# The BumbleBox: An open-source platform for quantifying behavior in bumblebee colonies

**DOI:** 10.1101/2024.11.07.622358

**Authors:** August Easton-Calabria, James D. Crall

## Abstract

1. Bumblebees (Apini: *Bombus*) are important pollinators globally and an emerging model system for studying the ecology and evolution of social behavior and effects of environmental stressors on bees.
2. Behavioral studies of bumblebees have conventionally relied on labor and time-intensive manual observations. While recent years have seen rapid advances in automated behavioral tracking in social insects, these tracking technologies are often expensive and require extensive programming experience, limiting accessibility and widespread adoption.
3. Here we introduce the BumbleBox, an open-source system for automated tracking and behavioral quantification of individual bumblebees that can be built using low-cost consumer components and DIY fabrication (i.e., 3D-printing and laser-cutting). We provide an integrated pipeline for data collection and analysis, including nest arena design, software for automated collection of video data, and the quantification of individual behavior.
4. The BumbleBox system is designed to be (a) ***accessible***, requiring no prior experience with programming or hardware design to operate; (b) ***scalable***, allowing long-term, automated tracking across many units in parallel at low-cost; and (c) ***modular***, allowing for flexible adoption to unique applications in bumblebees and other systems. We validate the use of this system in a widespread bumblebee species (*Bombus impatiens*) that is both commercially and ecologically important. Finally, we highlight widespread potential applications in quantifying behavior and pollinator health in bumblebees and other social insects, including screening impacts of pesticides and other environmental stressors on social behavior.
