## Supplementary material for "The BumbleBox: An open-source platform for quantifying behavior in bumblebee colonies": Sample BumbleBox Data Output: bumblebox-01_2023-10-28_00-40-02_averages.csv

filename	ID	average distance from center	average speed	frames tracked in video
bumblebox-01_2023-10-28_00-40-02	0	606.0	26.0	23
bumblebox-01_2023-10-28_00-40-02	1	556.0	122.0	2
bumblebox-01_2023-10-28_00-40-02	2	1145.0	3.0	36
bumblebox-01_2023-10-28_00-40-02	3	682.0	8.0	4
bumblebox-01_2023-10-28_00-40-02	4	1303.0	22.0	6
bumblebox-01_2023-10-28_00-40-02	6	515.0	37.0	5
bumblebox-01_2023-10-28_00-40-02	7	525.0	29.0	36
bumblebox-01_2023-10-28_00-40-02	8	1264.0	21.0	40
bumblebox-01_2023-10-28_00-40-02	9	205.0	36.0	37
bumblebox-01_2023-10-28_00-40-02	10	1110.0	1.0	52
bumblebox-01_2023-10-28_00-40-02	11	347.0	18.0	41
bumblebox-01_2023-10-28_00-40-02	12	386.0	29.0	39
bumblebox-01_2023-10-28_00-40-02	13	462.0	148.0	22
bumblebox-01_2023-10-28_00-40-02	14	1215.0	0.0	52
bumblebox-01_2023-10-28_00-40-02	15	242.0	62.0	42
