## Supplementary material for "The BumbleBox: An open-source platform for quantifying behavior in bumblebee colonies": Sample BumbleBox Data Output: bumblebox-01_2023-10-28_00-40-02_contacts.csv

	frame	ID	0	2	8	10	11	12	14	6	9	15	7	13	1	3	4
0	0	0		0.0	0.0	0.0	0.0	0.0	0.0
1	0	2	0.0		0.0	0.0	0.0	0.0	0.0
2	0	8	0.0	0.0		0.0	0.0	0.0	0.0
3	0	10	0.0	0.0	0.0		0.0	0.0	0.0
4	0	11	0.0	0.0	0.0	0.0		0.0	0.0
5	0	12	0.0	0.0	0.0	0.0	0.0		0.0
6	0	14	0.0	0.0	0.0	0.0	0.0	0.0
7	1	6			0.0	0.0	0.0	0.0	0.0		0.0	0.0
8	1	8				0.0	0.0	0.0	0.0	0.0	0.0	0.0
9	1	9			0.0	0.0	0.0	0.0	0.0	0.0		0.0
10	1	10			0.0		0.0	0.0	0.0	0.0	0.0	0.0
11	1	11			0.0	0.0		0.0	0.0	0.0	0.0	0.0
12	1	12			0.0	0.0	0.0		0.0	0.0	0.0	0.0
13	1	14			0.0	0.0	0.0	0.0		0.0	0.0	0.0
14	1	15			0.0	0.0	0.0	0.0	0.0	0.0	0.0
15	2	6			0.0	0.0	0.0	0.0	0.0			0.0	0.0
16	2	7			0.0	0.0	0.0	0.0	0.0	0.0		0.0
17	2	8				0.0	0.0	0.0	0.0	0.0		0.0	0.0
18	2	10			0.0		0.0	0.0	0.0	0.0		0.0	0.0
19	2	11			0.0	0.0		0.0	0.0	0.0		0.0	0.0
20	2	12			0.0	0.0	0.0		0.0	0.0		0.0	0.0
21	2	14			0.0	0.0	0.0	0.0		0.0		0.0	0.0
22	2	15			0.0	0.0	0.0	0.0	0.0	0.0			0.0
23	3	2			0.0	0.0	0.0	0.0	0.0	0.0	0.0	0.0	0.0
24	3	6		0.0	0.0	0.0	0.0	0.0	0.0		0.0	0.0	0.0
25	3	7		0.0	0.0	0.0	0.0	0.0	0.0	0.0	0.0	0.0
26	3	8		0.0		0.0	0.0	0.0	0.0	0.0	0.0	0.0	0.0
27	3	9		0.0	0.0	0.0	0.0	0.0	0.0	0.0		0.0	0.0
28	3	10		0.0	0.0		0.0	0.0	0.0	0.0	0.0	0.0	0.0
29	3	11		0.0	0.0	0.0		0.0	0.0	0.0	0.0	0.0	0.0
30	3	12		0.0	0.0	0.0	0.0		0.0	0.0	0.0	0.0	0.0
31	3	14		0.0	0.0	0.0	0.0	0.0		0.0	0.0	0.0	0.0
32	3	15		0.0	0.0	0.0	0.0	0.0	0.0	0.0	0.0		0.0
33	4	7			0.0	0.0	0.0	0.0	0.0			0.0
34	4	8				0.0	0.0	0.0	0.0			0.0	0.0
35	4	10			0.0		0.0	0.0	0.0			0.0	0.0
36	4	11			0.0	0.0		0.0	0.0			0.0	0.0
37	4	12			0.0	0.0	0.0		0.0			0.0	0.0
38	4	14			0.0	0.0	0.0	0.0				0.0	0.0
39	4	15			0.0	0.0	0.0	0.0	0.0				0.0
40	5	2			0.0	0.0	0.0	0.0	0.0	0.0		0.0	0.0	0.0
41	5	6		0.0	0.0	0.0	0.0	0.0	0.0			0.0	0.0	0.0
42	5	7		0.0	0.0	0.0	0.0	0.0	0.0	0.0		0.0		0.0
43	5	8		0.0		0.0	0.0	0.0	0.0	0.0		0.0	0.0	0.0
44	5	10		0.0	0.0		0.0	0.0	0.0	0.0		0.0	0.0	0.0
45	5	11		0.0	0.0	0.0		0.0	0.0	0.0		0.0	0.0	0.0
46	5	12		0.0	0.0	0.0	0.0		0.0	0.0		0.0	0.0	0.0
47	5	13		0.0	0.0	0.0	0.0	0.0	0.0	0.0		0.0	0.0
48	5	14		0.0	0.0	0.0	0.0	0.0		0.0		0.0	0.0	0.0
49	5	15		0.0	0.0	0.0	0.0	0.0	0.0	0.0			0.0	0.0
50	6	2			0.0	0.0	0.0	0.0	0.0	0.0	0.0	0.0	0.0	0.0
51	6	6		0.0	0.0	0.0	0.0	0.0	0.0		0.0	0.0	0.0	0.0
52	6	7		0.0	0.0	0.0	0.0	0.0	0.0	0.0	0.0	0.0		0.0
53	6	8		0.0		0.0	0.0	0.0	0.0	0.0	0.0	0.0	0.0	0.0
54	6	9		0.0	0.0	0.0	0.0	0.0	0.0	0.0		0.0	0.0	0.0
55	6	10		0.0	0.0		0.0	0.0	0.0	0.0	0.0	0.0	0.0	0.0
56	6	11		0.0	0.0	0.0		0.0	0.0	0.0	0.0	0.0	0.0	0.0
57	6	12		0.0	0.0	0.0	0.0		0.0	0.0	0.0	0.0	0.0	0.0
58	6	13		0.0	0.0	0.0	0.0	0.0	0.0	0.0	0.0	0.0	0.0
59	6	14		0.0	0.0	0.0	0.0	0.0		0.0	0.0	0.0	0.0	0.0
60	6	15		0.0	0.0	0.0	0.0	0.0	0.0	0.0	0.0		0.0	0.0
61	7	2			0.0	0.0	0.0	0.0	0.0		0.0	0.0	0.0	0.0
62	7	7		0.0	0.0	0.0	0.0	0.0	0.0		0.0	0.0		0.0
63	7	8		0.0		0.0	0.0	0.0	0.0		0.0	0.0	0.0	0.0
64	7	9		0.0	0.0	0.0	0.0	0.0	0.0			1.0	0.0	0.0
65	7	10		0.0	0.0		0.0	0.0	0.0		0.0	0.0	0.0	0.0
66	7	11		0.0	0.0	0.0		0.0	0.0		0.0	0.0	0.0	0.0
67	7	12		0.0	0.0	0.0	0.0		0.0		0.0	0.0	0.0	0.0
68	7	13		0.0	0.0	0.0	0.0	0.0	0.0		0.0	0.0	0.0
69	7	14		0.0	0.0	0.0	0.0	0.0			0.0	0.0	0.0	0.0
70	7	15		0.0	0.0	0.0	0.0	0.0	0.0		1.0		0.0	0.0
71	8	2			0.0	0.0	0.0	0.0	0.0		0.0	0.0	0.0	1.0
72	8	7		0.0	0.0	0.0	0.0	0.0	0.0		0.0	0.0		0.0
73	8	8		0.0		0.0	0.0	0.0	0.0		0.0	0.0	0.0	0.0
74	8	9		0.0	0.0	0.0	1.0	0.0	0.0			1.0	0.0	0.0
75	8	10		0.0	0.0		0.0	0.0	0.0		0.0	0.0	0.0	0.0
76	8	11		0.0	0.0	0.0		0.0	0.0		1.0	1.0	0.0	0.0
77	8	12		0.0	0.0	0.0	0.0		0.0		0.0	0.0	0.0	0.0
78	8	13		1.0	0.0	0.0	0.0	0.0	0.0		0.0	0.0	0.0
79	8	14		0.0	0.0	0.0	0.0	0.0			0.0	0.0	0.0	0.0
80	8	15		0.0	0.0	0.0	1.0	0.0	0.0		1.0		0.0	0.0
81	9	2			0.0	0.0	0.0	0.0	0.0			0.0	0.0	1.0
82	9	7		0.0	0.0	0.0	0.0	0.0	0.0			0.0		0.0
83	9	8		0.0		0.0	0.0	0.0	0.0			0.0	0.0	0.0
84	9	10		0.0	0.0		0.0	0.0	0.0			0.0	0.0	0.0
85	9	11		0.0	0.0	0.0		0.0	0.0			1.0	0.0	0.0
86	9	12		0.0	0.0	0.0	0.0		0.0			0.0	0.0	0.0
87	9	13		1.0	0.0	0.0	0.0	0.0	0.0			0.0	0.0
88	9	14		0.0	0.0	0.0	0.0	0.0				0.0	0.0	0.0
89	9	15		0.0	0.0	0.0	1.0	0.0	0.0				0.0	0.0
90	10	2			0.0	0.0		0.0	0.0			0.0	0.0	1.0
91	10	7		0.0	0.0	0.0		0.0	0.0			0.0		0.0
92	10	8		0.0		0.0		0.0	0.0			0.0	0.0	0.0
93	10	10		0.0	0.0			0.0	0.0			0.0	0.0	0.0
94	10	12		0.0	0.0	0.0			0.0			0.0	0.0	0.0
95	10	13		1.0	0.0	0.0		0.0	0.0			0.0	0.0
96	10	14		0.0	0.0	0.0		0.0				0.0	0.0	0.0
97	10	15		0.0	0.0	0.0		0.0	0.0				0.0	0.0
98	11	2			0.0	0.0		0.0	0.0			0.0	0.0	0.0
99	11	7		0.0	0.0	0.0		0.0	0.0			0.0		0.0
100	11	8		0.0		0.0		0.0	0.0			0.0	0.0	0.0
101	11	10		0.0	0.0			0.0	0.0			0.0	0.0	0.0
102	11	12		0.0	0.0	0.0			0.0			0.0	0.0	0.0
103	11	13		0.0	0.0	0.0		0.0	0.0			0.0	0.0
104	11	14		0.0	0.0	0.0		0.0				0.0	0.0	0.0
105	11	15		0.0	0.0	0.0		0.0	0.0				0.0	0.0
106	12	2			0.0	0.0		0.0	0.0		0.0	0.0	0.0	0.0
107	12	7		0.0	0.0	0.0		0.0	0.0		0.0	0.0		0.0
108	12	8		0.0		0.0		0.0	0.0		0.0	0.0	0.0	0.0
109	12	9		0.0	0.0	0.0		0.0	0.0			1.0	0.0	0.0
110	12	10		0.0	0.0			0.0	0.0		0.0	0.0	0.0	0.0
111	12	12		0.0	0.0	0.0			0.0		0.0	0.0	0.0	0.0
112	12	13		0.0	0.0	0.0		0.0	0.0		0.0	0.0	0.0
113	12	14		0.0	0.0	0.0		0.0			0.0	0.0	0.0	0.0
114	12	15		0.0	0.0	0.0		0.0	0.0		1.0		0.0	0.0
115	13	0		0.0	0.0	0.0		0.0	0.0			0.0	0.0		0.0
116	13	1	0.0	0.0	0.0	0.0		0.0	0.0			0.0	0.0
117	13	2	0.0		0.0	0.0		0.0	0.0			0.0	0.0		0.0
118	13	7	0.0	0.0	0.0	0.0		0.0	0.0			0.0			0.0
119	13	8	0.0	0.0		0.0		0.0	0.0			0.0	0.0		0.0
120	13	10	0.0	0.0	0.0			0.0	0.0			0.0	0.0		0.0
121	13	12	0.0	0.0	0.0	0.0			0.0			0.0	0.0		0.0
122	13	14	0.0	0.0	0.0	0.0		0.0				0.0	0.0		0.0
123	13	15	0.0	0.0	0.0	0.0		0.0	0.0				0.0		0.0
124	14	0		0.0	0.0	0.0		0.0	0.0		0.0	0.0	0.0
125	14	2	0.0		0.0	0.0		0.0	0.0		0.0	0.0	0.0
126	14	7	0.0	0.0	0.0	0.0		0.0	0.0		0.0	0.0
127	14	8	0.0	0.0		0.0		0.0	0.0		0.0	0.0	0.0
128	14	9	0.0	0.0	0.0	0.0		0.0	0.0			0.0	0.0
129	14	10	0.0	0.0	0.0			0.0	0.0		0.0	0.0	0.0
130	14	12	0.0	0.0	0.0	0.0			0.0		0.0	0.0	0.0
131	14	14	0.0	0.0	0.0	0.0		0.0			0.0	0.0	0.0
132	14	15	0.0	0.0	0.0	0.0		0.0	0.0		0.0		0.0
133	15	0			0.0	0.0			0.0		0.0	0.0	0.0
134	15	7	0.0		0.0	0.0			0.0		0.0	0.0
135	15	8	0.0			0.0			0.0		0.0	0.0	0.0
136	15	9	0.0		0.0	0.0			0.0			0.0	0.0
137	15	10	0.0		0.0				0.0		0.0	0.0	0.0
138	15	14	0.0		0.0	0.0					0.0	0.0	0.0
139	15	15	0.0		0.0	0.0			0.0		0.0		0.0
140	16	0			0.0	0.0			0.0		0.0		0.0
141	16	7	0.0		0.0	0.0			0.0		0.0
142	16	8	0.0			0.0			0.0		0.0		0.0
143	16	9	0.0		0.0	0.0			0.0				0.0
144	16	10	0.0		0.0				0.0		0.0		0.0
145	16	14	0.0		0.0	0.0					0.0		0.0
146	17	0		0.0	0.0	0.0			0.0		0.0	0.0	0.0
147	17	2	0.0		0.0	0.0			0.0		0.0	0.0	0.0
148	17	7	0.0	0.0	0.0	0.0			0.0		0.0	0.0
149	17	8	0.0	0.0		0.0			0.0		0.0	0.0	0.0
150	17	9	0.0	0.0	0.0	0.0			0.0			0.0	0.0
151	17	10	0.0	0.0	0.0				0.0		0.0	0.0	0.0
152	17	14	0.0	0.0	0.0	0.0					0.0	0.0	0.0
153	17	15	0.0	0.0	0.0	0.0			0.0		0.0		0.0
154	18	0		0.0	0.0	0.0			0.0		0.0	0.0	0.0		0.0
155	18	1	0.0	0.0	0.0	0.0			0.0		0.0	0.0	0.0
156	18	2	0.0		0.0	0.0			0.0		0.0	0.0	0.0		0.0
157	18	7	0.0	0.0	0.0	0.0			0.0		0.0	0.0			0.0
158	18	8	0.0	0.0		0.0			0.0		0.0	0.0	0.0		0.0
159	18	9	0.0	0.0	0.0	0.0			0.0			0.0	0.0		0.0
160	18	10	0.0	0.0	0.0				0.0		0.0	0.0	0.0		0.0
161	18	14	0.0	0.0	0.0	0.0					0.0	0.0	0.0		0.0
162	18	15	0.0	0.0	0.0	0.0			0.0		0.0		0.0		0.0
163	19	0		0.0	0.0	0.0			0.0		0.0	0.0
164	19	2	0.0		0.0	0.0			0.0		0.0	0.0
165	19	8	0.0	0.0		0.0			0.0		0.0	0.0
166	19	9	0.0	0.0	0.0	0.0			0.0			0.0
167	19	10	0.0	0.0	0.0				0.0		0.0	0.0
168	19	14	0.0	0.0	0.0	0.0					0.0	0.0
169	19	15	0.0	0.0	0.0	0.0			0.0		0.0
170	20	2			0.0	0.0	0.0		0.0		0.0	0.0
171	20	8		0.0		0.0	0.0		0.0		0.0	0.0
172	20	9		0.0	0.0	0.0	0.0		0.0			0.0
173	20	10		0.0	0.0		0.0		0.0		0.0	0.0
174	20	11		0.0	0.0	0.0			0.0		0.0	0.0
175	20	14		0.0	0.0	0.0	0.0				0.0	0.0
176	20	15		0.0	0.0	0.0	0.0		0.0		0.0
177	21	0			0.0	0.0			0.0		0.0	0.0
178	21	8	0.0			0.0			0.0		0.0	0.0
179	21	9	0.0		0.0	0.0			0.0			0.0
180	21	10	0.0		0.0				0.0		0.0	0.0
181	21	14	0.0		0.0	0.0					0.0	0.0
182	21	15	0.0		0.0	0.0			0.0		0.0
183	22	0			0.0	0.0	0.0	0.0	0.0		0.0	0.0
184	22	8	0.0			0.0	0.0	0.0	0.0		0.0	0.0
185	22	9	0.0		0.0	0.0	0.0	0.0	0.0			0.0
186	22	10	0.0		0.0		0.0	0.0	0.0		0.0	0.0
187	22	11	0.0		0.0	0.0		0.0	0.0		0.0	0.0
188	22	12	0.0		0.0	0.0	0.0		0.0		0.0	0.0
189	22	14	0.0		0.0	0.0	0.0	0.0			0.0	0.0
190	22	15	0.0		0.0	0.0	0.0	0.0	0.0		0.0
191	23	2			0.0	0.0	0.0		0.0		0.0	0.0
192	23	8		0.0		0.0	0.0		0.0		0.0	0.0
193	23	9		0.0	0.0	0.0	0.0		0.0			0.0
194	23	10		0.0	0.0		0.0		0.0		0.0	0.0
195	23	11		0.0	0.0	0.0			0.0		0.0	0.0
196	23	14		0.0	0.0	0.0	0.0				0.0	0.0
197	23	15		0.0	0.0	0.0	0.0		0.0		0.0
198	24	0		0.0	0.0	0.0	0.0		0.0		0.0	0.0		0.0
199	24	2	0.0		0.0	0.0	0.0		0.0		0.0	0.0		0.0
200	24	8	0.0	0.0		0.0	0.0		0.0		0.0	0.0		0.0
201	24	9	0.0	0.0	0.0	0.0	0.0		0.0			0.0		0.0
202	24	10	0.0	0.0	0.0		0.0		0.0		0.0	0.0		0.0
203	24	11	0.0	0.0	0.0	0.0			0.0		0.0	0.0		0.0
204	24	13	0.0	0.0	0.0	0.0	0.0		0.0		0.0	0.0
205	24	14	0.0	0.0	0.0	0.0	0.0				0.0	0.0		0.0
206	24	15	0.0	0.0	0.0	0.0	0.0		0.0		0.0			0.0
207	25	0		0.0	0.0	0.0	0.0	0.0	0.0		0.0	0.0	0.0
208	25	2	0.0		0.0	0.0	0.0	0.0	0.0		0.0	0.0	0.0
209	25	7	0.0	0.0	0.0	0.0	0.0	0.0	0.0		0.0	0.0
210	25	8	0.0	0.0		0.0	0.0	0.0	0.0		0.0	0.0	0.0
211	25	9	0.0	0.0	0.0	0.0	0.0	0.0	0.0			0.0	0.0
212	25	10	0.0	0.0	0.0		0.0	0.0	0.0		0.0	0.0	0.0
213	25	11	0.0	0.0	0.0	0.0		0.0	0.0		0.0	0.0	0.0
214	25	12	0.0	0.0	0.0	0.0	0.0		0.0		0.0	1.0	0.0
215	25	14	0.0	0.0	0.0	0.0	0.0	0.0			0.0	0.0	0.0
216	25	15	0.0	0.0	0.0	0.0	0.0	1.0	0.0		0.0		0.0
217	26	0			0.0	0.0	0.0	0.0	0.0		0.0	0.0		0.0
218	26	8	0.0			0.0	0.0	0.0	0.0		0.0	0.0		0.0
219	26	9	0.0		0.0	0.0	0.0	0.0	0.0			0.0		0.0
220	26	10	0.0		0.0		0.0	0.0	0.0		0.0	0.0		0.0
221	26	11	0.0		0.0	0.0		0.0	0.0		0.0	0.0		0.0
222	26	12	0.0		0.0	0.0	0.0		0.0		0.0	0.0		0.0
223	26	13	0.0		0.0	0.0	0.0	0.0	0.0		0.0	0.0
224	26	14	0.0		0.0	0.0	0.0	0.0			0.0	0.0		0.0
225	26	15	0.0		0.0	0.0	0.0	0.0	0.0		0.0			0.0
226	27	0			0.0	0.0	0.0		0.0		0.0	0.0		0.0
227	27	8	0.0			0.0	0.0		0.0		0.0	0.0		0.0
228	27	9	0.0		0.0	0.0	0.0		0.0			0.0		0.0
229	27	10	0.0		0.0		0.0		0.0		0.0	0.0		0.0
230	27	11	0.0		0.0	0.0			0.0		0.0	0.0		0.0
231	27	13	0.0		0.0	0.0	0.0		0.0		0.0	0.0
232	27	14	0.0		0.0	0.0	0.0				0.0	0.0		0.0
233	27	15	0.0		0.0	0.0	0.0		0.0		0.0			0.0
234	28	0		0.0	0.0	0.0	0.0	0.0	0.0		0.0	0.0		0.0
235	28	2	0.0		0.0	0.0	0.0	0.0	0.0		0.0	0.0		0.0
236	28	8	0.0	0.0		0.0	0.0	0.0	0.0		0.0	0.0		0.0
237	28	9	0.0	0.0	0.0	0.0	0.0	0.0	0.0			0.0		0.0
238	28	10	0.0	0.0	0.0		0.0	0.0	0.0		0.0	0.0		0.0
239	28	11	0.0	0.0	0.0	0.0		0.0	0.0		0.0	0.0		0.0
240	28	12	0.0	0.0	0.0	0.0	0.0		0.0		0.0	0.0		0.0
241	28	13	0.0	0.0	0.0	0.0	0.0	0.0	0.0		0.0	0.0
242	28	14	0.0	0.0	0.0	0.0	0.0	0.0			0.0	0.0		0.0
243	28	15	0.0	0.0	0.0	0.0	0.0	0.0	0.0		0.0			0.0
244	29	0		0.0	0.0	0.0	0.0	0.0	0.0		0.0	0.0		0.0
245	29	2	0.0		0.0	0.0	0.0	0.0	0.0		0.0	0.0		0.0
246	29	8	0.0	0.0		0.0	0.0	0.0	0.0		0.0	0.0		0.0
247	29	9	0.0	0.0	0.0	0.0	0.0	0.0	0.0			0.0		0.0
248	29	10	0.0	0.0	0.0		0.0	0.0	0.0		0.0	0.0		0.0
249	29	11	0.0	0.0	0.0	0.0		0.0	0.0		0.0	0.0		0.0
250	29	12	0.0	0.0	0.0	0.0	0.0		0.0		0.0	0.0		0.0
251	29	13	0.0	0.0	0.0	0.0	0.0	0.0	0.0		0.0	0.0
252	29	14	0.0	0.0	0.0	0.0	0.0	0.0			0.0	0.0		0.0
253	29	15	0.0	0.0	0.0	0.0	0.0	0.0	0.0		0.0			0.0
254	30	0		0.0	0.0	0.0	0.0	0.0	0.0		0.0	0.0		0.0
255	30	2	0.0		0.0	0.0	0.0	0.0	0.0		0.0	0.0		0.0
256	30	8	0.0	0.0		0.0	0.0	0.0	0.0		0.0	0.0		0.0
257	30	9	0.0	0.0	0.0	0.0	0.0	0.0	0.0			0.0		0.0
258	30	10	0.0	0.0	0.0		0.0	0.0	0.0		0.0	0.0		0.0
259	30	11	0.0	0.0	0.0	0.0		0.0	0.0		0.0	0.0		0.0
260	30	12	0.0	0.0	0.0	0.0	0.0		0.0		0.0	0.0		1.0
261	30	13	0.0	0.0	0.0	0.0	0.0	1.0	0.0		0.0	0.0
262	30	14	0.0	0.0	0.0	0.0	0.0	0.0			0.0	0.0		0.0
263	30	15	0.0	0.0	0.0	0.0	0.0	0.0	0.0		0.0			0.0
264	31	0			0.0	0.0	0.0		0.0		0.0	0.0		0.0
265	31	8	0.0			0.0	0.0		0.0		0.0	0.0		0.0
266	31	9	0.0		0.0	0.0	0.0		0.0			0.0		0.0
267	31	10	0.0		0.0		0.0		0.0		0.0	0.0		0.0
268	31	11	0.0		0.0	0.0			0.0		0.0	0.0		0.0
269	31	13	0.0		0.0	0.0	0.0		0.0		0.0	0.0
270	31	14	0.0		0.0	0.0	0.0				0.0	0.0		0.0
271	31	15	0.0		0.0	0.0	0.0		0.0		0.0			0.0
272	32	2			0.0	0.0	0.0		0.0		0.0	0.0		0.0
273	32	8		0.0		0.0	0.0		0.0		0.0	0.0		0.0
274	32	9		0.0	0.0	0.0	0.0		0.0			0.0		0.0
275	32	10		0.0	0.0		0.0		0.0		0.0	0.0		0.0
276	32	11		0.0	0.0	0.0			0.0		0.0	0.0		0.0
277	32	13		0.0	0.0	0.0	0.0		0.0		0.0	0.0
278	32	14		0.0	0.0	0.0	0.0				0.0	0.0		0.0
279	32	15		0.0	0.0	0.0	0.0		0.0		0.0			0.0
280	33	0			0.0	0.0	0.0		0.0		0.0	0.0		0.0
281	33	8	0.0			0.0	0.0		0.0		0.0	0.0		0.0
282	33	9	0.0		0.0	0.0	0.0		0.0			0.0		0.0
283	33	10	0.0		0.0		0.0		0.0		0.0	0.0		0.0
284	33	11	0.0		0.0	0.0			0.0		0.0	0.0		0.0
285	33	13	0.0		0.0	0.0	0.0		0.0		0.0	0.0
286	33	14	0.0		0.0	0.0	0.0				0.0	0.0		0.0
287	33	15	0.0		0.0	0.0	0.0		0.0		0.0			0.0
288	34	2				0.0	0.0	0.0	0.0		0.0	0.0	0.0	0.0
289	34	7		0.0		0.0	0.0	0.0	0.0		0.0	0.0		0.0
290	34	9		0.0		0.0	0.0	0.0	0.0			0.0	0.0	0.0
291	34	10		0.0			0.0	0.0	0.0		0.0	0.0	0.0	0.0
292	34	11		0.0		0.0		0.0	0.0		0.0	0.0	0.0	0.0
293	34	12		0.0		0.0	0.0		0.0		0.0	0.0	0.0	1.0
294	34	13		0.0		0.0	0.0	1.0	0.0		0.0	0.0	0.0
295	34	14		0.0		0.0	0.0	0.0			0.0	0.0	0.0	0.0
296	34	15		0.0		0.0	0.0	0.0	0.0		0.0		0.0	0.0
297	35	7			0.0	0.0	0.0	0.0	0.0		0.0	0.0		0.0
298	35	8				0.0	0.0	0.0	0.0		0.0	0.0	0.0	0.0
299	35	9			0.0	0.0	0.0	0.0	0.0			0.0	0.0	0.0
300	35	10			0.0		0.0	0.0	0.0		0.0	0.0	0.0	0.0
301	35	11			0.0	0.0		0.0	0.0		0.0	0.0	0.0	0.0
302	35	12			0.0	0.0	0.0		0.0		0.0	0.0	0.0	0.0
303	35	13			0.0	0.0	0.0	0.0	0.0		0.0	0.0	0.0
304	35	14			0.0	0.0	0.0	0.0			0.0	0.0	0.0	0.0
305	35	15			0.0	0.0	0.0	0.0	0.0		0.0		0.0	0.0
306	36	2			0.0	0.0	0.0	0.0	0.0		0.0	0.0	0.0
307	36	7		0.0	0.0	0.0	0.0	0.0	0.0		0.0	0.0
308	36	8		0.0		0.0	0.0	0.0	0.0		0.0	0.0	0.0
309	36	9		0.0	0.0	0.0	0.0	0.0	0.0			0.0	0.0
310	36	10		0.0	0.0		0.0	0.0	0.0		0.0	0.0	0.0
311	36	11		0.0	0.0	0.0		0.0	0.0		0.0	0.0	0.0
312	36	12		0.0	0.0	0.0	0.0		0.0		0.0	0.0	0.0
313	36	14		0.0	0.0	0.0	0.0	0.0			0.0	0.0	0.0
314	36	15		0.0	0.0	0.0	0.0	0.0	0.0		0.0		0.0
315	37	0		0.0	0.0	0.0	0.0	0.0	0.0		0.0	0.0	0.0
316	37	2	0.0		0.0	0.0	0.0	0.0	0.0		0.0	0.0	0.0
317	37	7	0.0	0.0	0.0	0.0	0.0	0.0	0.0		0.0	0.0
318	37	8	0.0	0.0		0.0	0.0	0.0	0.0		0.0	0.0	0.0
319	37	9	0.0	0.0	0.0	0.0	0.0	0.0	0.0			0.0	0.0
320	37	10	0.0	0.0	0.0		0.0	0.0	0.0		0.0	0.0	0.0
321	37	11	0.0	0.0	0.0	0.0		0.0	0.0		0.0	1.0	0.0
322	37	12	0.0	0.0	0.0	0.0	0.0		0.0		0.0	0.0	0.0
323	37	14	0.0	0.0	0.0	0.0	0.0	0.0			0.0	0.0	0.0
324	37	15	0.0	0.0	0.0	0.0	1.0	0.0	0.0		0.0		0.0
325	38	0				0.0	0.0	0.0	0.0		0.0	0.0	0.0	0.0
326	38	7	0.0			0.0	0.0	0.0	0.0		0.0	0.0		0.0
327	38	9	0.0			0.0	0.0	0.0	0.0			0.0	0.0	0.0
328	38	10	0.0				0.0	0.0	0.0		0.0	0.0	0.0	0.0
329	38	11	0.0			0.0		0.0	0.0		0.0	0.0	0.0	0.0
330	38	12	0.0			0.0	0.0		0.0		0.0	0.0	0.0	1.0
331	38	13	0.0			0.0	0.0	1.0	0.0		0.0	0.0	0.0
332	38	14	0.0			0.0	0.0	0.0			0.0	0.0	0.0	0.0
333	38	15	0.0			0.0	0.0	0.0	0.0		0.0		0.0	0.0
334	39	0		0.0	0.0	0.0	0.0	0.0	0.0		0.0	0.0	0.0
335	39	2	0.0		0.0	0.0	0.0	0.0	0.0		0.0	0.0	0.0
336	39	7	0.0	0.0	0.0	0.0	0.0	0.0	0.0		0.0	0.0
337	39	8	0.0	0.0		0.0	0.0	0.0	0.0		0.0	0.0	0.0
338	39	9	0.0	0.0	0.0	0.0	0.0	0.0	0.0			0.0	0.0
339	39	10	0.0	0.0	0.0		0.0	0.0	0.0		0.0	0.0	0.0
340	39	11	0.0	0.0	0.0	0.0		0.0	0.0		0.0	0.0	0.0
341	39	12	0.0	0.0	0.0	0.0	0.0		0.0		0.0	0.0	0.0
342	39	14	0.0	0.0	0.0	0.0	0.0	0.0			0.0	0.0	0.0
343	39	15	0.0	0.0	0.0	0.0	0.0	0.0	0.0		0.0		0.0
344	40	2			0.0	0.0	0.0	0.0	0.0		0.0	0.0	0.0
345	40	7		0.0	0.0	0.0	0.0	0.0	0.0		0.0	0.0
346	40	8		0.0		0.0	0.0	0.0	0.0		0.0	0.0	0.0
347	40	9		0.0	0.0	0.0	0.0	0.0	0.0			1.0	0.0
348	40	10		0.0	0.0		0.0	0.0	0.0		0.0	0.0	0.0
349	40	11		0.0	0.0	0.0		0.0	0.0		0.0	0.0	0.0
350	40	12		0.0	0.0	0.0	0.0		0.0		0.0	0.0	0.0
351	40	14		0.0	0.0	0.0	0.0	0.0			0.0	0.0	0.0
352	40	15		0.0	0.0	0.0	0.0	0.0	0.0		1.0		0.0
353	41	2			0.0	0.0	0.0	0.0	0.0		0.0	0.0	0.0
354	41	7		0.0	0.0	0.0	0.0	0.0	0.0		0.0	0.0
355	41	8		0.0		0.0	0.0	0.0	0.0		0.0	0.0	0.0
356	41	9		0.0	0.0	0.0	0.0	0.0	0.0			1.0	0.0
357	41	10		0.0	0.0		0.0	0.0	0.0		0.0	0.0	0.0
358	41	11		0.0	0.0	0.0		0.0	0.0		0.0	0.0	0.0
359	41	12		0.0	0.0	0.0	0.0		0.0		0.0	0.0	0.0
360	41	14		0.0	0.0	0.0	0.0	0.0			0.0	0.0	0.0
361	41	15		0.0	0.0	0.0	0.0	0.0	0.0		1.0		0.0
362	42	0		0.0		0.0	0.0	0.0	0.0		0.0		0.0
363	42	2	0.0			0.0	0.0	0.0	0.0		0.0		0.0
364	42	7	0.0	0.0		0.0	0.0	0.0	0.0		0.0
365	42	9	0.0	0.0		0.0	0.0	0.0	0.0				0.0
366	42	10	0.0	0.0			0.0	0.0	0.0		0.0		0.0
367	42	11	0.0	0.0		0.0		0.0	0.0		0.0		0.0
368	42	12	0.0	0.0		0.0	0.0		0.0		0.0		0.0
369	42	14	0.0	0.0		0.0	0.0	0.0			0.0		0.0
370	43	2				0.0	0.0	0.0	0.0		0.0		0.0
371	43	7		0.0		0.0	0.0	0.0	0.0		0.0
372	43	9		0.0		0.0	0.0	0.0	0.0				0.0
373	43	10		0.0			0.0	0.0	0.0		0.0		0.0
374	43	11		0.0		0.0		0.0	0.0		0.0		0.0
375	43	12		0.0		0.0	0.0		0.0		0.0		0.0
376	43	14		0.0		0.0	0.0	0.0			0.0		0.0
377	44	2				0.0	0.0	0.0	0.0		0.0		0.0
378	44	7		0.0		0.0	0.0	0.0	0.0		0.0
379	44	9		0.0		0.0	0.0	0.0	0.0				0.0
380	44	10		0.0			0.0	0.0	0.0		0.0		0.0
381	44	11		0.0		0.0		0.0	0.0		0.0		0.0
382	44	12		0.0		0.0	0.0		0.0		0.0		0.0
383	44	14		0.0		0.0	0.0	0.0			0.0		0.0
384	45	2				0.0	0.0	0.0	0.0				0.0			0.0
385	45	3		0.0		0.0	0.0	0.0	0.0				0.0
386	45	7		0.0		0.0	0.0	0.0	0.0							0.0
387	45	10		0.0			0.0	0.0	0.0				0.0			0.0
388	45	11		0.0		0.0		0.0	0.0				0.0			0.0
389	45	12		0.0		0.0	0.0		0.0				0.0			0.0
390	45	14		0.0		0.0	0.0	0.0					0.0			0.0
391	46	2				0.0	0.0	0.0	0.0				0.0				0.0
392	46	4		0.0		0.0	0.0	0.0	0.0				0.0
393	46	7		0.0		0.0	0.0	0.0	0.0								0.0
394	46	10		0.0			0.0	0.0	0.0				0.0				0.0
395	46	11		0.0		0.0		0.0	0.0				0.0				0.0
396	46	12		0.0		0.0	0.0		0.0				0.0				0.0
397	46	14		0.0		0.0	0.0	0.0					0.0				0.0
398	47	3				0.0	0.0	0.0	0.0				0.0				0.0
399	47	4				0.0	0.0	0.0	0.0				0.0			0.0
400	47	7				0.0	0.0	0.0	0.0							0.0	0.0
401	47	10					0.0	0.0	0.0				0.0			0.0	0.0
402	47	11				0.0		0.0	0.0				0.0			0.0	0.0
403	47	12				0.0	0.0		0.0				0.0			0.0	0.0
404	47	14				0.0	0.0	0.0					0.0			0.0	0.0
405	48	3				0.0	0.0	0.0	0.0				0.0				0.0
406	48	4				0.0	0.0	0.0	0.0				0.0			0.0
407	48	7				0.0	0.0	0.0	0.0							0.0	0.0
408	48	10					0.0	0.0	0.0				0.0			0.0	0.0
409	48	11				0.0		0.0	0.0				0.0			0.0	0.0
410	48	12				0.0	0.0		0.0				0.0			0.0	0.0
411	48	14				0.0	0.0	0.0					0.0			0.0	0.0
412	49	2				0.0	0.0	0.0	0.0				0.0				0.0
413	49	4		0.0		0.0	0.0	0.0	0.0				0.0
414	49	7		0.0		0.0	0.0	0.0	0.0								0.0
415	49	10		0.0			0.0	0.0	0.0				0.0				0.0
416	49	11		0.0		0.0		0.0	0.0				0.0				0.0
417	49	12		0.0		0.0	0.0		0.0				0.0				0.0
418	49	14		0.0		0.0	0.0	0.0					0.0				0.0
419	50	2				0.0	0.0	0.0	0.0			0.0	0.0	0.0			0.0
420	50	4		0.0		0.0	0.0	0.0	0.0			0.0	0.0	0.0
421	50	7		0.0		0.0	0.0	0.0	0.0			0.0		0.0			0.0
422	50	10		0.0			0.0	0.0	0.0			0.0	0.0	0.0			0.0
423	50	11		0.0		0.0		0.0	0.0			0.0	0.0	0.0			0.0
424	50	12		0.0		0.0	0.0		0.0			0.0	0.0	1.0			0.0
425	50	13		0.0		0.0	0.0	1.0	0.0			0.0	0.0				0.0
426	50	14		0.0		0.0	0.0	0.0				0.0	0.0	0.0			0.0
427	50	15		0.0		0.0	0.0	0.0	0.0				0.0	0.0			0.0
428	51	3				0.0	0.0	0.0	0.0			0.0	0.0	0.0			0.0
429	51	4				0.0	0.0	0.0	0.0			0.0	0.0	0.0		0.0
430	51	7				0.0	0.0	0.0	0.0			0.0		0.0		0.0	0.0
431	51	10					0.0	0.0	0.0			0.0	0.0	0.0		0.0	0.0
432	51	11				0.0		0.0	0.0			0.0	0.0	0.0		0.0	0.0
433	51	12				0.0	0.0		0.0			0.0	0.0	0.0		0.0	0.0
434	51	13				0.0	0.0	0.0	0.0			0.0	0.0			0.0	0.0
435	51	14				0.0	0.0	0.0				0.0	0.0	0.0		0.0	0.0
436	51	15				0.0	0.0	0.0	0.0				0.0	0.0		0.0	0.0
