## Supplementary material for "The BumbleBox: An open-source platform for quantifying behavior in bumblebee colonies": Sample BumbleBox Data Output: bumblebox-01_2023-10-28_00-45-03_pairwise_distance.csv

	frame	ID	1	2	3	6	7	10	12	14	9	11	15
0	0	1		385.69393630182986	385.84064067954273	602.6124894988486	1199.2110948452737	739.7702768427507	341.94919213239854	1169.6771189093167
1	0	2	385.69393630182986		492.47315916707583	336.29154018500077	870.9766429130003	654.4131913401502	724.9890085373709	1234.4371693204964
2	0	3	385.84064067954273	492.47315916707583		820.3242118211555	1014.1963567278282	1068.6189978191478	519.3912301916542	1550.8994366173456
3	0	6	602.6124894988486	336.29154018500077	820.3242118211555		1010.779062159481	383.3740014659314	929.811304781782	1008.137949389864
4	0	7	1199.2110948452737	870.9766429130003	1014.1963567278282	1010.779062159481		1392.0092717004438	1488.762069640411	2018.61792137591
5	0	10	739.7702768427507	654.4131913401502	1068.6189978191478	383.3740014659314	1392.0092717004438		987.0266270471127	627.251943002172
6	0	12	341.94919213239854	724.9890085373709	519.3912301916542	929.811304781782	1488.762069640411	987.0266270471127		1270.9386541056967
7	0	14	1169.6771189093167	1234.4371693204964	1550.8994366173456	1008.137949389864	2018.61792137591	627.251943002172	1270.9386541056967
8	1	2			383.9044477470924	354.48078227176154	829.2991770163528	701.1348390288418	696.2953755411564	1274.1404210290168	289.22050411407554
9	1	3		383.9044477470924		725.0181032222574	946.9494442682777	1009.3607197132252	496.7248987115504	1499.7684196235098	597.4501025190305
10	1	6		354.48078227176154	725.0181032222574		989.165810165313	400.7512476586941	901.9424177850823	1022.6077265990122	405.3025104782846
11	1	7		829.2991770163528	946.9494442682777	989.165810165313		1385.7012890590815	1431.6373929874842	2011.4187934142408	593.123616963614
12	1	9		289.22050411407554	597.4501025190305	405.3025104782846	593.123616963614	806.0488896462795	981.3359516495867	1425.5520202714456
13	1	10		701.1348390288418	1009.3607197132252	400.7512476586941	1385.7012890590815		996.8499448262011	627.7763335774932	806.0488896462795
14	1	12		696.2953755411564	496.7248987115504	901.9424177850823	1431.6373929874842	996.8499448262011		1289.0383285612572	981.3359516495867
15	1	14		1274.1404210290168	1499.7684196235098	1022.6077265990122	2011.4187934142408	627.7763335774932	1289.0383285612572		1425.5520202714456
16	2	1		394.65245786641185	325.3260864117724	577.3609139870831	1130.1474461325831	733.0568276061549	319.77462766767474	1159.0800500828232
17	2	2	394.65245786641185		321.3179889144086	374.70930399444313	771.1751179206964	727.6263635960423	692.6445697469951	1304.0111675135302
18	2	3	325.3260864117724	321.3179889144086		672.5680727628989	871.2267572222515	959.2474263713195	492.5253800567033	1459.711658170887
19	2	6	577.3609139870831	374.70930399444313	672.5680727628989		979.5451112633864	405.8944598045162	892.9587406481892	1030.2547318503323
20	2	7	1130.1474461325831	771.1751179206964	871.2267572222515	979.5451112633864		1384.7348347246848	1363.1598631488532	2008.9856426814006
21	2	10	733.0568276061549	727.6263635960423	959.2474263713195	405.8944598045162	1384.7348347246848		985.3543144473464	629.7342693549399
22	2	12	319.77462766767474	692.6445697469951	492.5253800567033	892.9587406481892	1363.1598631488532	985.3543144473464		1283.6882896560207
23	2	14	1159.0800500828232	1304.0111675135302	1459.711658170887	1030.2547318503323	2008.9856426814006	629.7342693549399	1283.6882896560207
24	3	1		378.6634389533798	295.12751481351245	570.1600652448399	1058.024219949619	738.9342409849472	392.0282196475147	1179.638424475907
25	3	2	378.6634389533798		307.49186981121954	387.18277337712226	720.9204186316268	742.7282898207123	731.3296965117717	1321.3195345941117
26	3	3	295.12751481351245	307.49186981121954		664.4714064577948	817.8095744120387	950.4664973054022	493.454278530443	1454.5515846816847
27	3	6	570.1600652448399	387.18277337712226	664.4714064577948		961.1385175925476	408.3436818416565	961.0500117059465	1033.7093704228475
28	3	7	1058.024219949619	720.9204186316268	817.8095744120387	961.1385175925476		1369.4817678596528	1305.121498175553	1991.2531387294785
29	3	10	738.9342409849472	742.7282898207123	950.4664973054022	408.3436818416565	1369.4817678596528		1072.4780009398794	630.0758882864825
30	3	12	392.0282196475147	731.3296965117717	493.454278530443	961.0500117059465	1305.121498175553	1072.4780009398794		1381.498936843601
31	3	14	1179.638424475907	1321.3195345941117	1454.5515846816847	1033.7093704228475	1991.2531387294785	630.0758882864825	1381.498936843601
32	4	1		387.3241536491108		552.0739307375417	1005.3141610959233	741.2500421585148	341.03738797967594	1188.673551695334		380.2638886352476
33	4	2	387.3241536491108			508.28400033839347	620.9022165365493	864.3521417801891	655.628324586423	1432.1759013822289		766.7891659380693
34	4	6	552.0739307375417	508.28400033839347			950.1060796037461	401.1788877795042	889.3034493354897	1024.1438192461057		821.8535453473447
35	4	7	1005.3141610959233	620.9022165365493		950.1060796037461		1351.2846896564765	1223.782379551201	1969.6741481778147		1380.7310789940234
36	4	10	741.2500421585148	864.3521417801891		401.1788877795042	1351.2846896564765		1017.6077952728153	629.1762968357915		835.870952958649
37	4	11	380.2638886352476	766.7891659380693		821.8535453473447	1380.7310789940234	835.870952958649	287.174380821131	1072.4412862716542
38	4	12	341.03738797967594	655.628324586423		889.3034493354897	1223.782379551201	1017.6077952728153		1342.809019369471		287.174380821131
39	4	14	1188.673551695334	1432.1759013822289		1024.1438192461057	1969.6741481778147	629.1762968357915	1342.809019369471			1072.4412862716542
40	5	1		364.85493692699293	268.95027421439823	575.9501389009295	997.0973184699676	778.15438699528	329.3141547215971	1227.9939179409644		401.0848569816617
41	5	2	364.85493692699293		238.11998026205194	501.0489621783484	640.9700168494624	858.10000874024	659.1056914486477	1424.8853681963333		765.7501632386375
42	5	3	268.95027421439823	238.11998026205194		677.1961034294276	778.0201234544002	974.4765261410867	468.6110460712594	1478.4695845704773		634.6909188731157
43	5	6	575.9501389009295	501.0489621783484	677.1961034294276		960.6014392035856	404.56743875403515	888.7465893042853	1027.2563579749701		842.4097874550129
44	5	7	997.0973184699676	640.9700168494624	778.0201234544002	960.6014392035856		1365.168693788427	1246.3667698554868	1983.3353851530003		1395.750201504553
45	5	10	778.15438699528	858.10000874024	974.4765261410867	404.56743875403515	1365.168693788427		1010.646606138862	628.834686145731		860.8863528364241
46	5	11	401.0848569816617	765.7501632386375	634.6909188731157	842.4097874550129	1395.750201504553	860.8863528364241	254.05363606923638	1096.3047591796726
47	5	12	329.3141547215971	659.1056914486477	468.6110460712594	888.7465893042853	1246.3667698554868	1010.646606138862		1330.0819993519196		254.05363606923638
48	5	14	1227.9939179409644	1424.8853681963333	1478.4695845704773	1027.2563579749701	1983.3353851530003	628.834686145731	1330.0819993519196			1096.3047591796726
49	6	1		384.6121422940259		612.8044141485927	992.1111643863303	830.8505431183156	309.1878474325923	1286.2539601493945		427.93873685376974
50	6	2	384.6121422940259			509.8100136325296	629.3987706533911	875.7668782273054	679.022182995519	1450.8088261380271		800.6268247442125
51	6	6	612.8044141485927	509.8100136325296			985.0515532194241	404.16039514034526	889.8832086290874	1027.1136743321063		829.6338424268865
52	6	7	992.1111643863303	629.3987706533911		985.0515532194241		1389.205820783947	1247.260723545803	2008.219438333371		1419.1793843626676
53	6	10	830.8505431183156	875.7668782273054		404.16039514034526	1389.205820783947		1022.0846344603758	628.7094917368435		842.663671045572
54	6	11	427.93873685376974	800.6268247442125		829.6338424268865	1419.1793843626676	842.663671045572	294.6880766166151	1080.5767267991662
55	6	12	309.1878474325923	679.022182995519		889.8832086290874	1247.260723545803	1022.0846344603758		1354.137040701568		294.6880766166151
56	6	14	1286.2539601493945	1450.8088261380271		1027.1136743321063	2008.219438333371	628.7094917368435	1354.137040701568			1080.5767267991662
57	7	1		368.4740492897702		636.1733745607403	993.3997810549387	842.7937544263127	271.6773131860664	1288.8024722586467
58	7	2	368.4740492897702			466.3974297742216	673.517074764998	822.6776783771394	639.4060231965288	1393.3493146013313
59	7	6	636.1733745607403	466.3974297742216			983.8665115248104	407.19605228931187	831.3152230050885	1030.997393304173
60	7	7	993.3997810549387	673.517074764998		983.8665115248104		1390.830170258037	1254.162195451609	2007.9796593840288
61	7	10	842.7937544263127	822.6776783771394		407.19605228931187	1390.830170258037		930.2521835502457	629.0510710586224
62	7	12	271.6773131860664	639.4060231965288		831.3152230050885	1254.162195451609	930.2521835502457		1249.485143969307
63	7	14	1288.8024722586467	1393.3493146013313		1030.997393304173	2007.9796593840288	629.0510710586224	1249.485143969307
64	8	1		303.49011516027997		577.5509176687368	1015.266282804664	773.6301603479534	298.9458563017725	1227.2359695673852
65	8	2	303.49011516027997			445.334214382861	747.5631244249545	782.4631780473762	602.0744347669979	1343.7980223977113
66	8	6	577.5509176687368	445.334214382861			1013.8428440838353	405.8057571055393	815.193420299747	1029.3443605033253
67	8	7	1015.266282804664	747.5631244249545		1013.8428440838353		1418.9243284967665	1287.417570176825	2033.8694648378985
68	8	10	773.6301603479534	782.4631780473762		405.8057571055393	1418.9243284967665		892.4417347928098	628.3679256613915
69	8	12	298.9458563017725	602.0744347669979		815.193420299747	1287.417570176825	892.4417347928098		1200.1204106255339
70	8	14	1227.2359695673852	1343.7980223977113		1029.3443605033253	2033.8694648378985	628.3679256613915	1200.1204106255339
71	9	1		105.3236084645793		456.8177973765908	969.8095173795729	742.2103812262396	449.5034065499393	1269.1361727568874	477.55084807798215
72	9	2	105.3236084645793			435.2732618712066	878.745874812508	768.902017489875	551.6154684198042	1326.6994996984058	380.13566657181747
73	9	6	456.8177973765908	435.2732618712066			1142.8460088743366	409.0003056233577	800.641968984889	1032.799895914015	408.80565370356607
74	9	7	969.8095173795729	878.745874812508		1142.8460088743366		1550.481618723679	1329.0984021132522	2162.6495613020616	743.7668065328003
75	9	9	477.55084807798215	380.13566657181747		408.80565370356607	743.7668065328003	817.1449152384172	926.4734210974431	1441.3301365405498
76	9	10	742.2103812262396	768.902017489875		409.0003056233577	1550.481618723679		900.3895337574733	628.9599550050862	817.1449152384172
77	9	12	449.5034065499393	551.6154684198042		800.641968984889	1329.0984021132522	900.3895337574733		1228.616930739602	926.4734210974431
78	9	14	1269.1361727568874	1326.6994996984058		1032.799895914015	2162.6495613020616	628.9599550050862	1228.616930739602		1441.3301365405498
79	10	2				440.28130212399435	921.739998589624	767.707992989522	581.502633270048	1329.7086616999982
80	10	6		440.28130212399435			1220.06403520471	405.7521564945774	826.1157984810604	1030.3557638019986
81	10	7		921.739998589624		1220.06403520471		1620.64880911936	1368.1490461568872	2227.5307517518136
82	10	10		767.707992989522		405.7521564945774	1620.64880911936		907.4095684970487	628.0846380066941
83	10	12		581.502633270048		826.1157984810604	1368.1490461568872	907.4095684970487		1229.0961363945457
84	10	14		1329.7086616999982		1030.3557638019986	2227.5307517518136	628.0846380066941	1229.0961363945457
85	11	2				416.2001471647986	807.544000349207	771.8111815722807	663.2722857168087	1352.3340009036228
86	11	6		416.2001471647986			1137.9293145885645	409.75884676233653	846.402128128232	1035.4871136329994
87	11	7		807.544000349207		1137.9293145885645		1541.9348437920455	1305.8328041904906	2149.912222045356
88	11	10		771.8111815722807		409.75884676233653	1541.9348437920455		927.006539890631	629.0510710586224
89	11	12		663.2722857168087		846.402128128232	1305.8328041904906	927.006539890631		1245.9677463722726
90	11	14		1352.3340009036228		1035.4871136329994	2149.912222045356	629.0510710586224	1245.9677463722726
91	12	1		194.52265292248097		448.9797462024317	879.3536333580478	702.0986397935834	470.0973968232541	1229.7034449410964
92	12	2	194.52265292248097			378.1740670643612	751.864765100746	729.5524741236918	659.6367371515931	1313.633748424575
93	12	6	448.9797462024317	378.1740670643612			1058.1617314947655	413.1162820562753	860.7300680236516	1039.693464440361
94	12	7	879.3536333580478	751.864765100746		1058.1617314947655		1459.3808832857858	1189.0174515119616	2062.7811929528543
95	12	10	702.0986397935834	729.5524741236918		413.1162820562753	1459.3808832857858		941.4039050800671	628.92591972346
96	12	12	470.0973968232541	659.6367371515931		860.7300680236516	1189.0174515119616	941.4039050800671		1268.9902481894808
97	12	14	1229.7034449410964	1313.633748424575		1039.693464440361	2062.7811929528543	628.92591972346	1268.9902481894808
98	13	1		197.72107879535758	229.34744384884695	464.3434208643426	737.6871372743326	713.148871204323	481.35388489135516	1233.0329729978837		552.8500022610111
99	13	2	197.72107879535758		301.83956831403003	365.5247084671568	663.5780379879973	711.0701881671035	675.1207762319273	1292.3665550067442		742.2669667983346
100	13	3	229.34744384884695	301.83956831403003		653.7643401868903	548.4059285784573	940.3825351951194	483.4137073977113	1457.5987316473625		666.3100817187145
101	13	6	464.3434208643426	365.5247084671568	653.7643401868903		993.637572256605	408.3944171998437	901.6566003751095	1034.0435798359758		844.1285817338494
102	13	7	737.6871372743326	663.5780379879973	548.4059285784573	993.637572256605		1372.1576531142478	984.0104166115316	1952.2789247441053		1209.4903110401506
103	13	10	713.148871204323	711.0701881671035	940.3825351951194	408.3944171998437	1372.1576531142478		999.8377993454739	628.4593264484187		816.2821586314379
104	13	11	552.8500022610111	742.2669667983346	666.3100817187145	844.1285817338494	1209.4903110401506	816.2821586314379	301.7060862826602	1045.5454617088633
105	13	12	481.35388489135516	675.1207762319273	483.4137073977113	901.6566003751095	984.0104166115316	999.8377993454739		1327.5211862716164		301.7060862826602
106	13	14	1233.0329729978837	1292.3665550067442	1457.5987316473625	1034.0435798359758	1952.2789247441053	628.4593264484187	1327.5211862716164			1045.5454617088633
107	14	1		207.16720300279192	216.52828914485977	476.37131000932453	546.6933555476965	724.854511264157	504.59965566773826	1242.1909323851949		563.2562693836617
108	14	2	207.16720300279192		292.7545900579528	375.63695904423463	514.8190215988527	726.2293456615479	707.7621864016189	1307.2931241691742		753.334006268136
109	14	3	216.52828914485977	292.7545900579528		651.0553931886287	345.80793079395966	938.613771740006	510.54535792620817	1455.1936512024783		697.0585520600117
110	14	6	476.37131000932453	375.63695904423463	651.0553931886287		884.3791607675975	415.1931026642904	933.2773234682176	1040.913210839405		817.5886802053952
111	14	7	546.6933555476965	514.8190215988527	345.80793079395966	884.3791607675975		1235.4760469147104	784.3068994341437	1786.8219168400637		1033.1995209058123
112	14	10	724.854511264157	726.2293456615479	938.613771740006	415.1931026642904	1235.4760469147104		1022.1773329515775	628.3679256613915		755.1098016182812
113	14	11	563.2562693836617	753.334006268136	697.0585520600117	817.5886802053952	1033.1995209058123	755.1098016182812	375.541692092902	969.1941562452799
114	14	12	504.59965566773826	707.7621864016189	510.54535792620817	933.2773234682176	784.3068994341437	1022.1773329515775		1337.1601437374657		375.541692092902
115	14	14	1242.1909323851949	1307.2931241691742	1455.1936512024783	1040.913210839405	1786.8219168400637	628.3679256613915	1337.1601437374657			969.1941562452799
116	15	1		304.46561792754204		476.50924702465113	520.8524263167063	725.8851493177141	518.6034732818514	1243.8678838606615		557.5188337625914
117	15	2	304.46561792754204			314.57630234968434	498.7512531312578	698.4708744822507	822.935295147802	1302.8402146848246		801.5861229462496
118	15	6	476.50924702465113	314.57630234968434			813.1122693084885	410.6589978315342	940.1166151068707	1037.2317122996192		760.0888517140611
119	15	7	520.8524263167063	498.7512531312578		813.1122693084885		1178.4619213194799	847.104811991999	1748.6959605660443		1055.9019840875383
120	15	10	725.8851493177141	698.4708744822507		410.6589978315342	1178.4619213194799		1023.2034560633579	629.4504051154468		677.4293321077853
121	15	11	557.5188337625914	801.5861229462496		760.0888517140611	1055.9019840875383	677.4293321077853	433.9090486495989	895.430936756152
122	15	12	518.6034732818514	822.935295147802		940.1166151068707	847.104811991999	1023.2034560633579		1329.038421190298		433.9090486495989
123	15	14	1243.8678838606615	1302.8402146848246		1037.2317122996192	1748.6959605660443	629.4504051154468	1329.038421190298			895.430936756152
124	16	1		339.622308601776		466.50542601346024	586.4193252272643	707.0536135965929	486.4057591147539	1218.1786609524893		587.2168466588812
125	16	2	339.622308601776			296.4342254194006	435.6125715587189	693.5807451191246	824.5758000329624	1300.9890708610892		848.2695989483532
126	16	6	466.50542601346024	296.4342254194006			728.4123574597015	416.5309112178831	915.0325130835516	1041.5884803990489		757.8004767087442
127	16	7	586.4193252272643	435.6125715587189		728.4123574597015		1128.4454184850945	955.5628249884986	1726.9172316587728		1173.4564329364769
128	16	10	707.0536135965929	693.5807451191246		416.5309112178831	1128.4454184850945		1003.370569630184	628.2428372054869		624.4950460171802
129	16	11	587.2168466588812	848.2695989483532		757.8004767087442	1173.4564329364769	624.4950460171802	514.572941865388	802.5117600384433
130	16	12	486.4057591147539	824.5758000329624		915.0325130835516	955.5628249884986	1003.370569630184		1315.1138021099164		514.572941865388
131	16	14	1218.1786609524893	1300.9890708610892		1041.5884803990489	1726.9172316587728	628.2428372054869	1315.1138021099164			802.5117600384433
132	17	1		427.66590348074277	224.66447204665005	481.05353132473726	704.5271907456802	719.621992785101	463.054060018914	1231.47604524002		604.1217282137765
133	17	2	427.66590348074277		476.97222141336493	327.93692228841815	509.5859225881343	740.9396483520098	888.4686615182327	1359.4905755465904		921.5293334994823
134	17	3	224.66447204665005	476.97222141336493		648.8055371218713	559.4497855035785	937.6101601945235	491.6119531703842	1454.9670528915767		800.4221151992241
135	17	6	481.05353132473726	327.93692228841815	648.8055371218713		836.744771420772	418.1256539606246	903.7385199824117	1044.5244133097128		731.0559571605993
136	17	7	704.5271907456802	509.5859225881343	559.4497855035785	836.744771420772		1243.1743642788006	1045.9658813747224	1848.3931028057857		1305.1111542700107
137	17	10	719.621992785101	740.9396483520098	937.6101601945235	418.1256539606246	1243.1743642788006		993.2555688240565	629.0173387912292		568.6392749362288
138	17	11	604.1217282137765	921.5293334994823	800.4221151992241	731.0559571605993	1305.1111542700107	568.6392749362288	566.4479234669327	749.9085360895688
139	17	12	463.054060018914	888.4686615182327	491.6119531703842	903.7385199824117	1045.9658813747224	993.2555688240565		1315.9227988373787		566.4479234669327
140	17	14	1231.47604524002	1359.4905755465904	1454.9670528915767	1044.5244133097128	1848.3931028057857	629.0173387912292	1315.9227988373787			749.9085360895688
141	18	1		431.3503506431866	252.41644657193	461.55877198900686	734.0855706251145	691.1814613399291	487.45833155255434	1200.7635591572555		618.9303777485801
142	18	2	431.3503506431866		480.0393864049074	314.6198102472252	521.080128195271	725.1319276517894	911.7078753635948	1344.0535703609437		895.747069490043
143	18	3	252.41644657193	480.0393864049074		643.1848975994384	566.8620312739247	934.0206769659867	511.89751171499165	1452.4385744326678		859.5773670822191
144	18	6	461.55877198900686	314.6198102472252	643.1848975994384		834.9629482797425	414.173348369979	923.1899181641879	1039.861348930712		668.1459889126029
145	18	7	734.0855706251145	521.080128195271	566.8620312739247	834.9629482797425		1240.0443792461624	1072.2859926344277	1846.7919482172322		1332.9685151945637
146	18	10	691.1814613399291	725.1319276517894	934.0206769659867	414.173348369979	1240.0443792461624		1013.9930041671885	628.5843718229081		445.5531674222505
147	18	11	618.9303777485801	895.747069490043	859.5773670822191	668.1459889126029	1332.9685151945637	445.5531674222505	706.5310060429053	629.2144407910549
148	18	12	487.45833155255434	911.7078753635948	511.89751171499165	923.1899181641879	1072.2859926344277	1013.9930041671885		1329.7936870056196		706.5310060429053
149	18	14	1200.7635591572555	1344.0535703609437	1452.4385744326678	1039.861348930712	1846.7919482172322	628.5843718229081	1329.7936870056196			629.2144407910549
150	19	1		424.09793974977055		457.5009562831536	712.6817312096614	691.5689137750481	480.8124634407889	1201.0445974234262		748.1177213513927
151	19	2	424.09793974977055			269.1167265333019	556.6828652832778	680.6248048668224	901.9451549290567	1300.4009237539015		913.1823818383708
152	19	6	457.5009562831536	269.1167265333019			823.7345597945979	413.73308122508166	914.2938532003811	1038.6762007478558		678.979012930444
153	19	7	712.6817312096614	556.6828652832778		823.7345597945979		1227.6671220245332	1037.0420073458934	1831.8675238673784		1410.595663186301
154	19	10	691.5689137750481	680.6248048668224		413.73308122508166	1227.6671220245332		1014.3096482337137	628.2428372054869		352.055127075292
155	19	11	748.1177213513927	913.1823818383708		678.979012930444	1410.595663186301	352.055127075292	894.5508649596176	459.51196937620676
156	19	12	480.8124634407889	901.9451549290567		914.2938532003811	1037.0420073458934	1014.3096482337137		1335.299591851956		894.5508649596176
157	19	14	1201.0445974234262	1300.4009237539015		1038.6762007478558	1831.8675238673784	628.2428372054869	1335.299591851956			459.51196937620676
158	20	1		374.76809496006996		454.6661549972683	718.7324345679691	689.274437361491	483.7060703567819	1198.0594987311774		832.8184826239149
159	20	2	374.76809496006996			295.7969109034102	532.0059327676713	698.4208079660857	851.9868323512987	1310.329848740385		954.2846797470868
160	20	6	454.6661549972683	295.7969109034102			825.9473348827999	412.8250991642829	914.0713867089376	1037.222553264245		696.0036368439464
161	20	7	718.7324345679691	532.0059327676713		825.9473348827999		1229.860383336255	1046.7189212009116	1834.1169878172984		1472.1764712492861
162	20	10	689.274437361491	698.4208079660857		412.8250991642829	1229.860383336255		1013.6786041443313	627.9013158928718		315.4728593714521
163	20	11	832.8184826239149	954.2846797470868		696.0036368439464	1472.1764712492861	315.4728593714521	1013.9020231264952	366.8914178609252
164	20	12	483.7060703567819	851.9868323512987		914.0713867089376	1046.7189212009116	1013.6786041443313		1331.8054005747235		1013.9020231264952
165	20	14	1198.0594987311774	1310.329848740385		1037.222553264245	1834.1169878172984	627.9013158928718	1331.8054005747235			366.8914178609252
166	21	1		313.6983025137369	285.77318366144857	444.3087327523509	735.6020068624066	676.9184312012785	486.5894059677009	1181.3780353891805		939.6616744871528
167	21	2	313.6983025137369		394.146625635689	315.59566695377805	531.8792743659035	701.9475140635516	785.3824705199372	1300.8847229866296		1058.4768833092198
168	21	3	285.77318366144857	394.146625635689		658.091226578808	560.0571399419885	954.302101014139	497.53674487418516	1465.1348487425996		1224.346203081465
169	21	6	444.3087327523509	315.59566695377805	658.091226578808		823.2229725293142	411.7375529387622	912.9438646488621	1035.4694889276072		801.6068628074488
170	21	7	735.6020068624066	531.8792743659035	560.0571399419885	823.2229725293142		1228.207026522809	1054.9477771434945	1832.7575194225776		1590.188550141146
171	21	10	676.9184312012785	701.9475140635516	954.302101014139	411.7375529387622	1228.207026522809		1018.6680335123901	628.2094594957958		405.091502009114
172	21	11	939.6616744871528	1058.4768833092198	1224.346203081465	801.6068628074488	1590.188550141146	405.091502009114	1124.1298023360114	244.1643913432096
173	21	12	486.5894059677009	785.3824705199372	497.53674487418516	912.9438646488621	1054.9477771434945	1018.6680335123901		1332.7140775500197		1124.1298023360114
174	21	14	1181.3780353891805	1300.8847229866296	1465.1348487425996	1035.4694889276072	1832.7575194225776	628.2094594957958	1332.7140775500197			244.1643913432096
175	22	1		311.90102596817474	299.4450074721567	433.22237361429063	766.7361019281667	654.2507642334092	486.38365772299545	1153.2302458746042		953.0649571251689
176	22	2	311.90102596817474		375.4201812636076	312.81004619417195	545.5735514117231	694.642578956977	772.5451847626778	1290.6503205748643		1117.9004036585727
177	22	3	299.4450074721567	375.4201812636076		643.8449444547965	570.1368804945002	940.8770509476783	497.6085308754262	1451.7311433250993		1249.0569442583474
178	22	6	433.22237361429063	312.81004619417195	643.8449444547965		826.9511019401328	409.6435188062909	910.3918455807917	1032.8981677784118		887.3908735726326
179	22	7	766.7361019281667	545.5735514117231	570.1368804945002	826.9511019401328		1231.0589191829933	1063.0970381390403	1835.9918981302721		1662.3731718540214
180	22	10	654.2507642334092	694.642578956977	940.8770509476783	409.6435188062909	1231.0589191829933		1018.8906344647594	628.2428372054869		509.11749626191397
181	22	11	953.0649571251689	1117.9004036585727	1249.0569442583474	887.3908735726326	1662.3731718540214	509.11749626191397	1112.0397924534896	219.1182614480135
182	22	12	486.38365772299545	772.5451847626778	497.6085308754262	910.3918455807917	1063.0970381390403	1018.8906344647594		1331.1420143996659		1112.0397924534896
183	22	14	1153.2302458746042	1290.6503205748643	1451.7311433250993	1032.8981677784118	1835.9918981302721	628.2428372054869	1331.1420143996659			219.1182614480135
184	23	1		316.0720843415312	345.7431308066727	439.7289648181025	770.2501622849553	660.827937136438	452.92176476738234	1159.6146989409888		980.7723041052902
185	23	2	316.0720843415312		423.434912353717	317.26349459085264	548.4874656726441	697.9856732054033	744.5890225486809	1294.472889828134		1192.0941657436294
186	23	3	345.7431308066727	423.434912353717		699.7965775852294	569.1644094635574	996.1581827199935	472.78199257162913	1502.8985536289533		1302.6692308487216
187	23	6	439.7289648181025	317.26349459085264	699.7965775852294		835.269791743961	407.8260965166403	883.1754143430397	1030.993604490348		997.3708563017069
188	23	7	770.2501622849553	548.4874656726441	569.1644094635574	835.269791743961		1237.569594002697	1041.684243185045	1842.7344660856593		1729.130417290726
189	23	10	660.827937136438	697.9856732054033	996.1581827199935	407.8260965166403	1237.569594002697		997.7669129110266	627.9013158928718		662.1574586153961
190	23	11	980.7723041052902	1192.0941657436294	1302.6692308487216	997.3708563017069	1729.130417290726	662.1574586153961	1036.5240289062285	363.1216221873878
191	23	12	452.92176476738234	744.5890225486809	472.78199257162913	883.1754143430397	1041.684243185045	997.7669129110266		1323.3480740152986		1036.5240289062285
192	23	14	1159.6146989409888	1294.472889828134	1502.8985536289533	1030.993604490348	1842.7344660856593	627.9013158928718	1323.3480740152986			363.1216221873878
193	24	1		366.80793680071866	393.0067588477328	436.2663320725082	803.1831204650656	659.7764773012145	430.66496548941615	1161.7504303851151		973.254655781312
194	24	2	366.80793680071866		520.4955571376186	324.93460880614117	557.7508964582665	717.51136750577	765.6145407448843	1324.0457412793562		1226.8232604984305
195	24	3	393.0067588477328	520.4955571376186		761.1295060631929	621.3200161752396	1048.9405667148162	419.23740291152455	1544.9919902704999		1320.966147370931
196	24	6	436.2663320725082	324.93460880614117	761.1295060631929		873.5441102199705	405.21576042893497	860.3372158636403	1028.8324086069606		992.1890255893783
197	24	7	803.1831204650656	557.7508964582665	621.3200161752396	873.5441102199705		1273.9802294384322	1033.4246767423351	1880.6100240347546		1758.632494297771
198	24	10	659.7764773012145	717.51136750577	1048.9405667148162	405.21576042893497	1273.9802294384322		989.6738414750589	628.2428372054869		664.5405367620549
199	24	11	973.254655781312	1226.8232604984305	1320.966147370931	992.1890255893783	1758.632494297771	664.5405367620549	1038.167405816615	381.9300492236766
200	24	12	430.66496548941615	765.6145407448843	419.23740291152455	860.3372158636403	1033.4246767423351	989.6738414750589		1334.4992506554659		1038.167405816615
201	24	14	1161.7504303851151	1324.0457412793562	1544.9919902704999	1028.8324086069606	1880.6100240347546	628.2428372054869	1334.4992506554659			381.9300492236766
202	25	1		310.2960280119615		438.48745706120263	775.7139050577861	655.8769415827942	384.66097085615536	1154.895152167503		829.4486120309082
203	25	2	310.2960280119615			329.70081134264746	548.567737385275	705.3270961050624	664.1024487983763	1299.8288589272051		1047.7113748547354
204	25	6	438.48745706120263	329.70081134264746			843.6519202253972	405.9942271757075	816.906703669397	1029.5170287566884		860.2158159438827
205	25	7	775.7139050577861	548.567737385275		843.6519202253972		1243.3670515981996	982.0860451101013	1847.9224144968857		1585.281540452673
206	25	10	655.8769415827942	705.3270961050624		405.9942271757075	1243.3670515981996		944.8074539291061	628.0263728538795		551.747734476545
207	25	11	829.4486120309082	1047.7113748547354		860.2158159438827	1585.281540452673	551.747734476545	895.6570563000104	427.51644705204035
208	25	12	384.66097085615536	664.1024487983763		816.906703669397	982.0860451101013	944.8074539291061		1298.2377478720914		895.6570563000104
209	25	14	1154.895152167503	1299.8288589272051		1029.5170287566884	1847.9224144968857	628.0263728538795	1298.2377478720914			427.51644705204035
210	26	1		308.6394538940218		437.9412060996316	804.4841903356461	640.1178114222413	392.0852107641909	1134.3434775234527		643.1738198185619
211	26	2	308.6394538940218			393.1711618366739	523.985328993093	756.3240046435126	614.8712263555678	1339.335586214299		905.3845867917125
212	26	6	437.9412060996316	393.1711618366739			848.2010743332031	408.0196839614481	829.7635581899219	1031.7071411015822		718.3204803567834
213	26	7	804.4841903356461	523.985328993093		848.2010743332031		1249.6349967090391	969.0940356848762	1854.6867828558006		1428.2433703679496
214	26	10	640.1178114222413	756.3240046435126		408.0196839614481	1249.6349967090391		967.7502906225345	627.8099334193431		457.3251031815332
215	26	11	643.1738198185619	905.3845867917125		718.3204803567834	1428.2433703679496	457.3251031815332	788.8730094254714	542.4654942943375
216	26	12	392.0852107641909	614.8712263555678		829.7635581899219	969.0940356848762	967.7502906225345		1330.4126474519098		788.8730094254714
217	26	14	1134.3434775234527	1339.335586214299		1031.7071411015822	1854.6867828558006	627.8099334193431	1330.4126474519098			542.4654942943375
218	27	1		325.4391264122985		429.43167384346486		630.113134682971	397.3625548538765	1118.0317806305866		471.7977585788216
219	27	2	325.4391264122985			404.63911390274666		770.7519461538842	605.818557820739	1350.629413458777		767.4224716543033
220	27	6	429.43167384346486	404.63911390274666				406.76805430121965	826.4284981170482	1029.0685715733428		609.2830315214761
221	27	10	630.113134682971	770.7519461538842		406.76805430121965			978.8994138827544	627.7763335774932		447.72375690820786
222	27	11	471.7977585788216	767.4224716543033		609.2830315214761		447.72375690820786	660.1216743904112	684.8095081845754
223	27	12	397.3625548538765	605.818557820739		826.4284981170482		978.8994138827544		1342.8790200535564		660.1216743904112
224	27	14	1118.0317806305866	1350.629413458777		1029.0685715733428		627.7763335774932	1342.8790200535564			684.8095081845754
225	28	1		353.18382253438506		424.1351494512097		638.3236346086521	424.9461730619538	1130.557384655905		482.9415078454119
226	28	2	353.18382253438506			396.9462337647254		777.9399880453504	674.8635510234643	1367.7232221834943		833.2298977473143
227	28	6	424.1351494512097	396.9462337647254				406.0213202530133	849.0692698478729	1027.9108059554583		742.6291975138064
228	28	10	638.3236346086521	777.9399880453504		406.0213202530133			1003.8420256693779	627.9928841157358		663.5023078332132
229	28	11	482.9415078454119	833.2298977473143		742.6291975138064		663.5023078332132	520.6373497935007	855.7876488942803
230	28	12	424.9461730619538	674.8635510234643		849.0692698478729		1003.8420256693779		1360.748047950097		520.6373497935007
231	28	14	1130.557384655905	1367.7232221834943		1027.9108059554583		627.9928841157358	1360.748047950097			855.7876488942803
232	29	1		364.72592449673766		418.11481676687805		637.3541499825666	415.8192215374369	1133.1242209043103		575.5261179998697
233	29	2	364.72592449673766			434.8850422812907		814.3219955889684	661.3230110921592	1402.2184209316322		939.8618582004485
234	29	6	418.11481676687805	434.8850422812907				403.8877474001904	833.6909649264528	1025.4737929367088		848.0892125832046
235	29	10	637.3541499825666	814.3219955889684		403.8877474001904			989.1323533784546	627.7432297524203		764.2676232838861
236	29	11	575.5261179998697	939.8618582004485		848.0892125832046		764.2676232838861	521.1864469649993	898.6982599849629
237	29	12	415.8192215374369	661.3230110921592		833.6909649264528		989.1323533784546		1349.1805383268763		521.1864469649993
238	29	14	1133.1242209043103	1402.2184209316322		1025.4737929367088		627.7432297524203	1349.1805383268763			898.6982599849629
239	30	1		347.0919366680822		425.69949788553896		667.759734111005	424.84835529868775	1173.5619391408363		607.7191477154558
240	30	2	347.0919366680822			463.78928405041876		843.9426817029697	680.8702611364371	1431.4553127848594		954.534572448793
241	30	6	425.69949788553896	463.78928405041876				404.4530257026148	841.8278104814547	1026.3133354390363		852.4718470424698
242	30	10	667.759734111005	843.9426817029697		404.4530257026148			988.5642682698985	627.8099334193431		773.747374793608
243	30	11	607.7191477154558	954.534572448793		852.4718470424698		773.747374793608	493.8707447298331	913.759439075734
244	30	12	424.84835529868775	680.8702611364371		841.8278104814547		988.5642682698985		1340.9224436931465		493.8707447298331
245	30	14	1173.5619391408363	1431.4553127848594		1026.3133354390363		627.8099334193431	1340.9224436931465			913.759439075734
246	31	1		324.65221776541125		433.2414165335535		669.6673147914568	404.0786588029613	1175.7248827850842		667.141523591509
247	31	2	324.65221776541125			492.7718158539508		863.0026796018655	633.8498442060232	1440.2158041418654		980.3685531472335
248	31	6	433.2414165335535	492.7718158539508				410.7904727473606	824.3781368401275	1033.5679102023244		954.8601010095667
249	31	10	669.6673147914568	863.0026796018655		410.7904727473606			954.0624979528333	627.6514259523354		881.5620369548589
250	31	11	667.141523591509	980.3685531472335		954.8601010095667		881.5620369548589	448.54445153184093	1002.2710773538265
251	31	12	404.0786588029613	633.8498442060232		824.3781368401275		954.0624979528333		1303.6512426642335		448.54445153184093
252	31	14	1175.7248827850842	1440.2158041418654		1033.5679102023244		627.6514259523354	1303.6512426642335			1002.2710773538265
253	32	1		310.47030856428125		440.6609382507145		682.5618103878944	386.69957654489355	1190.3609221576455		683.0148241436638
254	32	2	310.47030856428125			502.17178335705006		865.8315728246458	634.6451764568923	1441.995774092282		985.0040926310916
255	32	6	440.6609382507145	502.17178335705006				403.93324015237965	794.0132240712368	1027.54175705905		952.7894901288531
256	32	10	682.5618103878944	865.8315728246458		403.93324015237965			906.3658546635569	628.7346419595472		877.1537065987922
257	32	11	683.0148241436638	985.0040926310916		952.7894901288531		877.1537065987922	416.2358856465886	989.3526292480351
258	32	12	386.69957654489355	634.6451764568923		794.0132240712368		906.3658546635569		1246.724132476788		416.2358856465886
259	32	14	1190.3609221576455	1441.995774092282		1027.54175705905		628.7346419595472	1246.724132476788			989.3526292480351
260	33	1		306.3581441711645		440.79828153022555		687.9528054307214	395.9719844888019	1197.0257411601474		680.0007352937201
261	33	2	306.3581441711645			518.7328912841367		881.1152733893563	636.2334477218249	1453.9032163455722		974.7396126658647
262	33	6	440.79828153022555	518.7328912841367				404.53870333998947	797.2865309912115	1027.5827217309563		944.3387236579891
263	33	10	687.9528054307214	881.1152733893563		404.53870333998947			907.4682501333035	628.3343556578774		872.6921350052377
264	33	11	680.0007352937201	974.7396126658647		944.3387236579891		872.6921350052377	400.1497375983146	990.7729936771591
265	33	12	395.9719844888019	636.2334477218249		797.2865309912115		907.4682501333035		1243.5045486446763		400.1497375983146
266	33	14	1197.0257411601474	1453.9032163455722		1027.5827217309563		628.3343556578774	1243.5045486446763			990.7729936771591
267	34	1				441.14658844878306		684.4445284316326	380.48866605984466	1188.3072256365353		713.1367768527998
268	34	6	441.14658844878306					407.75743402174777	792.5218056936983	1029.9238442719927		999.7732242863879
269	34	10	684.4445284316326			407.75743402174777			911.4062280344589	627.8680195709924		930.4760206474963
270	34	11	713.1367768527998			999.7732242863879		930.4760206474963	435.00352010069986	1029.5514193084286
271	34	12	380.48866605984466			792.5218056936983		911.4062280344589		1252.1472806742822		435.00352010069986
272	34	14	1188.3072256365353			1029.9238442719927		627.8680195709924	1252.1472806742822			1029.5514193084286
273	35	1		313.0923386159425		444.96467556425193		698.6374685772299	364.50737303928435	1203.9077259075964		822.5883311231688
274	35	2	313.0923386159425			506.01148702376315		878.8194496027043	621.6072413509997	1453.8105103485805		1105.2314237298901
275	35	6	444.96467556425193	506.01148702376315				408.97738323775314	773.0223557569341	1030.8608659756176		1151.5620369741266
276	35	10	698.6374685772299	878.8194496027043		408.97738323775314			900.3564918964043	628.2094594957958		1121.4531309867568
277	35	11	822.5883311231688	1105.2314237298901		1151.5620369741266		1121.4531309867568	486.56480811912405	1219.081006332229
278	35	12	364.50737303928435	621.6072413509997		773.0223557569341		900.3564918964043		1247.9763869961644		486.56480811912405
279	35	14	1203.9077259075964	1453.8105103485805		1030.8608659756176		628.2094594957958	1247.9763869961644			1219.081006332229
280	36	1		262.9923953273174		457.6572134250699		738.2181672784815	413.84432459561407	1258.3014344742678		979.6001735402051
281	36	2	262.9923953273174			512.8017404416643		883.1274327638113	644.0470673793958	1459.7337085920842		1226.6884282489991
282	36	6	457.6572134250699	512.8017404416643				404.2837029859106	791.6577543357988	1025.9454785708645		1251.2116627493526
283	36	10	738.2181672784815	883.1274327638113		404.2837029859106			915.434220738989	627.6514259523354		1197.8909852319618
284	36	11	979.6001735402051	1226.6884282489991		1251.2116627493526		1197.8909852319618	587.4109506980611	1244.7702599275096
285	36	12	413.84432459561407	644.0470673793958		791.6577543357988		915.434220738989		1257.9917030727986		587.4109506980611
286	36	14	1258.3014344742678	1459.7337085920842		1025.9454785708645		627.6514259523354	1257.9917030727986			1244.7702599275096
287	37	1		217.29530597783284		475.99192482646174		766.5501043637004	431.07902407795257	1294.609690215549		1164.6364776186601	647.8965966880826
288	37	2	217.29530597783284			516.2560532332768		879.381494290163	626.6894166969792	1454.4036578611867		1377.4402437129531	839.960862183471
289	37	6	475.99192482646174	516.2560532332768				401.920545630601	799.4542278955063	1024.374839841354		1365.5162256450856	996.0762081788722
290	37	10	766.5501043637004	879.381494290163		401.920545630601			923.854459587656	627.6514259523354		1255.7951913031043	1066.5179616396529
291	37	11	1164.6364776186601	1377.4402437129531		1365.5162256450856		1255.7951913031043	769.2762832688917	1207.5693044293566			593.7828938256811
292	37	12	431.07902407795257	626.6894166969792		799.4542278955063		923.854459587656		1271.7836392248487		769.2762832688917	216.88043941305543
293	37	14	1294.609690215549	1454.4036578611867		1024.374839841354		627.6514259523354	1271.7836392248487			1207.5693044293566	1320.8464142359626
294	37	15	647.8965966880826	839.960862183471		996.0762081788722		1066.5179616396529	216.88043941305543	1320.8464142359626		593.7828938256811
295	38	1				470.1751003615568		715.5596585889956	434.03463283475435	1244.7132701951884		1240.1572732923837
296	38	6	470.1751003615568					403.9285209043798	841.4577009570951	1031.031764787099		1452.0879148660388
297	38	10	715.5596585889956			403.9285209043798			927.4822437653456	628.5509128145468		1265.0933018951607
298	38	11	1240.1572732923837			1452.0879148660388		1265.0933018951607	888.9073348780513	1140.0831384157912
299	38	12	434.03463283475435			841.4577009570951		927.4822437653456		1276.1425517942735		888.9073348780513
300	38	14	1244.7132701951884			1031.031764787099		628.5509128145468	1276.1425517942735			1140.0831384157912
301	39	1		233.27679374511303			585.3328113133588	747.8670085650256	422.0661233740514			1238.5327004161013	633.7113893563852
302	39	2	233.27679374511303				352.0977314610249	884.8415818664944	612.8989517041125			1466.183076051555	828.5787907616269
303	39	7	585.3328113133588	352.0977314610249				1146.8440663403198	940.5985129161113			1813.8098715135498	1152.9991869034427
304	39	10	747.8670085650256	884.8415818664944			1146.8440663403198		945.6538743113148			1266.9866070720716	1058.9901144486666
305	39	11	1238.5327004161013	1466.183076051555			1813.8098715135498	1266.9866070720716	896.4216711458955				716.3725462355463
306	39	12	422.0661233740514	612.8989517041125			940.5985129161113	945.6538743113148				896.4216711458955	215.7303003752602
307	39	15	633.7113893563852	828.5787907616269			1152.9991869034427	1058.9901144486666	215.7303003752602			716.3725462355463
308	40	1		239.0330782548725				862.0067430130695	389.71568161930566	1368.8983024680833		1290.660901437709
309	40	2	239.0330782548725					886.8214659670796	628.6418893137809	1459.8240476166982		1517.4465806083588
310	40	10	862.0067430130695	886.8214659670796					944.3622517339413	628.6758405569599		1310.2967459701638
311	40	11	1290.660901437709	1517.4465806083588				1310.2967459701638	927.44015979469	1171.5153114663078
312	40	12	389.71568161930566	628.6418893137809				944.3622517339413		1288.8885231081856		927.44015979469
313	40	14	1368.8983024680833	1459.8240476166982				628.6758405569599	1288.8885231081856			1171.5153114663078
314	41	1						816.9841262227804	347.17079730299895	1308.8821566512395		1254.4825875634942
315	41	10	816.9841262227804						906.1515463762119	628.6758405569599		1328.8094765616327
316	41	11	1254.4825875634942					1328.8094765616327	927.4762800201415	1179.9439870180279
317	41	12	347.17079730299895					906.1515463762119		1243.2567363581827		927.4762800201415
318	41	14	1308.8821566512395					628.6758405569599	1243.2567363581827			1179.9439870180279
319	42	1		291.02663108382364				804.8601198344965	402.1626692024012	1298.566950526618		1348.8869948961626
320	42	2	291.02663108382364					884.8805357221956	689.3627945429025	1458.3828801107068		1637.4646942758795
321	42	10	804.8601198344965	884.8805357221956					936.6751037579679	628.1765774843885		1388.4067532607294
322	42	11	1348.8869948961626	1637.4646942758795				1388.4067532607294	982.0178524344657	1196.7664768032232
323	42	12	402.1626692024012	689.3627945429025				936.6751037579679		1249.8386145818988		982.0178524344657
324	42	14	1298.566950526618	1458.3828801107068				628.1765774843885	1249.8386145818988			1196.7664768032232
325	43	1		325.25989608311687			710.7834146207971	780.8893967778023	414.3586158148519	1267.1245499160689		1419.2784258206702
326	43	2	325.25989608311687				402.6941302030612	873.3460081777439	731.870591361615	1450.6735073751088		1741.138205312835
327	43	7	710.7834146207971	402.6941302030612				1216.753492906431	1088.0294113671744	1823.4276274368556		2128.4641910307064
328	43	10	780.8893967778023	873.3460081777439			1216.753492906431		953.6084429680769	629.1423725993982		1438.2428515379452
329	43	11	1419.2784258206702	1741.138205312835			2128.4641910307064	1438.2428515379452	1062.1336132991933	1192.4443907369434
330	43	12	414.3586158148519	731.870591361615			1088.0294113671744	953.6084429680769		1250.3424780835048		1062.1336132991933
331	43	14	1267.1245499160689	1450.6735073751088			1823.4276274368556	629.1423725993982	1250.3424780835048			1192.4443907369434
332	44	1		390.6484992931625				796.6211850685369	297.2006897703974	1254.9790834910357
333	44	2	390.6484992931625					885.6461271297921	673.0505181633843	1461.2054099270233
334	44	10	796.6211850685369	885.6461271297921					958.0172558466784	628.3343556578774
335	44	12	297.2006897703974	673.0505181633843				958.0172558466784		1287.0595363074701
336	44	14	1254.9790834910357	1461.2054099270233				628.3343556578774	1287.0595363074701
337	45	1		403.721206403627			709.3928742241495	788.7522583168939	314.7384827122352	1247.1677162675435
338	45	2	403.721206403627				314.53586838387764	886.8241440669058	699.0730469700574	1464.9310990623417
339	45	7	709.3928742241495	314.53586838387764				1132.416498025351	984.2855594287665	1739.0339451833595
340	45	10	788.7522583168939	886.8241440669058			1132.416498025351		972.0243374010756	628.1515044159331
341	45	12	314.7384827122352	699.0730469700574			984.2855594287665	972.0243374010756		1295.6326639908395
342	45	14	1247.1677162675435	1464.9310990623417			1739.0339451833595	628.1515044159331	1295.6326639908395
343	46	1		398.1084180220258			726.0860830507634	797.8819618214213	324.15004241863056	1251.553060201604
344	46	2	398.1084180220258				339.84086349348865	873.659151214019	712.7794627372481	1449.9672841136796
345	46	7	726.0860830507634	339.84086349348865				1139.0733624310596	1023.3260721783648	1746.483914183008
346	46	10	797.8819618214213	873.659151214019			1139.0733624310596		965.2671262401926	628.4260596919895
347	46	12	324.15004241863056	712.7794627372481			1023.3260721783648	965.2671262401926		1273.115887301702
348	46	14	1251.553060201604	1449.9672841136796			1746.483914183008	628.4260596919895	1273.115887301702
349	47	1		428.94412514918537			727.470317263873	796.5138495343317	364.98236258756396	1245.9716339066472
350	47	2	428.94412514918537				315.1257685432913	871.4721022499803	783.7779101888493	1453.2526019243867
351	47	7	727.470317263873	315.1257685432913				1128.2854802752715	1062.0308670184686	1735.945455652337
352	47	10	796.5138495343317	871.4721022499803			1128.2854802752715		999.0574620611169	628.984101547885
353	47	12	364.98236258756396	783.7779101888493			1062.0308670184686	999.0574620611169		1285.0312496200238
354	47	14	1245.9716339066472	1453.2526019243867			1735.945455652337	628.984101547885	1285.0312496200238
355	48	1		453.7170098199978			747.8790426934024	796.5286011814014	355.7774058312304	1240.1281435803319
356	48	2	453.7170098199978				307.3114259183996	878.1455246711674	799.6424591653447	1461.6907376391218
357	48	7	747.8790426934024	307.3114259183996				1123.2148614579492	1077.4767978940429	1732.5447324672457
358	48	10	796.5286011814014	878.1455246711674			1123.2148614579492		993.5968120923094	628.8923795054286
359	48	12	355.7774058312304	799.6424591653447			1077.4767978940429	993.5968120923094		1275.76741610687
360	48	14	1240.1281435803319	1461.6907376391218			1732.5447324672457	628.8923795054286	1275.76741610687
361	49	1		459.7871790296028			758.4417001325811	791.5077384334281	339.4849039353591	1230.5521372538426		1287.7213644651547
362	49	2	459.7871790296028				310.5471985061208	877.8218782873893	784.2749836632557	1460.0320416004574		1739.190634318159
363	49	7	758.4417001325811	310.5471985061208				1124.1419227570868	1064.4262832624906	1732.8540403046068		2044.7293830724886
364	49	10	791.5077384334281	877.8218782873893			1124.1419227570868		996.1789497876373	628.4260596919895		1422.0267446500434
365	49	11	1287.7213644651547	1739.190634318159			2044.7293830724886	1422.0267446500434	1029.0893122076432	1188.47870195473
366	49	12	339.4849039353591	784.2749836632557			1064.4262832624906	996.1789497876373		1284.863830333783		1029.0893122076432
367	49	14	1230.5521372538426	1460.0320416004574			1732.8540403046068	628.4260596919895	1284.863830333783			1188.47870195473
368	50	1		466.2622652542236			759.4870802061085	789.7788456270528	344.84344273887535	1228.1123727086215
369	50	2	466.2622652542236				308.956509884482	878.0151621697657	795.908600280208	1461.5192438007787
370	50	7	759.4870802061085	308.956509884482				1132.4108132652213	1068.0126988945403	1740.2579191027978
371	50	10	789.7788456270528	878.0151621697657			1132.4108132652213		998.9690310515136	628.8923795054286
372	50	12	344.84344273887535	795.908600280208			1068.0126988945403	998.9690310515136		1284.1312238241076
373	50	14	1228.1123727086215	1461.5192438007787			1740.2579191027978	628.8923795054286	1284.1312238241076
374	51	1		503.79267809288376			775.040684415986	762.2125687759288	353.7258825701054	1198.579497780602
375	51	2	503.79267809288376				291.30954326969794	879.5533312426256	830.9040633550903	1469.4293109911753
376	51	7	775.040684415986	291.30954326969794				1135.089891814741	1073.7371943357462	1743.0253153640656
377	51	10	762.2125687759288	879.5533312426256			1135.089891814741		1002.4420182733762	628.92591972346
378	51	12	353.7258825701054	830.9040633550903			1073.7371943357462	1002.4420182733762		1286.0323916993693
379	51	14	1198.579497780602	1469.4293109911753			1743.0253153640656	628.92591972346	1286.0323916993693
