## Supplementary material for "The BumbleBox: An open-source platform for quantifying behavior in bumblebee colonies": Sample BumbleBox Data Output: bumblebox-01_2023-10-28_00-50-02_pairwise_distance.csv

	frame	ID	0	8	10	12	13	14	2	1	9	11
0	0	0		784.8603777105836	1575.189274341341	105.53020894511675	305.73569058911	1017.1522132896334
1	0	8	784.8603777105836		968.9148891930602	701.642938039	1090.4710564705513	1536.7567512459477
2	0	10	1575.189274341341	968.9148891930602		1470.3450700430835	1852.2561411694658	2482.16671982363
3	0	12	105.53020894511675	701.642938039	1470.3450700430835		397.9573626659017	1111.4000179953212
4	0	13	305.73569058911	1090.4710564705513	1852.2561411694658	397.9573626659017		912.4092078119335
5	0	14	1017.1522132896334	1536.7567512459477	2482.16671982363	1111.4000179953212	912.4092078119335
6	1	0		712.0608295644411	1595.6481833411774	142.61157912315537	304.35033267601335	999.2019940932864	497.0002515089907
7	1	2	497.0002515089907	318.1982479524361	1387.3734626984906	518.4860774408509	778.8569348731511	1102.5582184175128
8	1	8	712.0608295644411		1082.0399715352478	671.4425236012387	1015.493106820524	1419.7903014177832	318.1982479524361
9	1	10	1595.6481833411774	1082.0399715352478		1479.2551546301943	1868.2157932101954	2481.8188894437885	1387.3734626984906
10	1	12	142.61157912315537	671.4425236012387	1479.2551546301943		391.14008040598446	1141.789740933067	518.4860774408509
11	1	13	304.35033267601335	1015.493106820524	1868.2157932101954	391.14008040598446		906.207619698709	778.8569348731511
12	1	14	999.2019940932864	1419.7903014177832	2481.8188894437885	1141.789740933067	906.207619698709		1102.5582184175128
13	2	0		685.9584991090933	1611.0811005346688	186.02419197512995	283.95389150353265	978.4846702938171	497.5616167873081
14	2	2	497.5616167873081	323.4118890826372	1389.2114669840585	565.8454404693917	770.1935633332702	1101.2909754011425
15	2	8	685.9584991090933		1066.8140653365983	665.3822679482824	968.9213719389205	1423.44944149766	323.4118890826372
16	2	10	1611.0811005346688	1066.8140653365983		1489.3417379835967	1850.9480341165713	2481.676663568403	1389.2114669840585
17	2	12	186.02419197512995	665.3822679482824	1489.3417379835967		361.63629864824134	1160.9096648749205	565.8454404693917
18	2	13	283.95389150353265	968.9213719389205	1850.9480341165713	361.63629864824134		917.0544217765922	770.1935633332702
19	2	14	978.4846702938171	1423.44944149766	2481.676663568403	1160.9096648749205	917.0544217765922		1101.2909754011425
20	3	0		607.9289123738071	1584.2188335264798	163.8492065894736	268.5167592534961	1012.9004455029132	501.2562343751946
21	3	2	501.2562343751946	299.57490716012916	1387.664584833093	581.5206359193111	743.6659616386917	1102.8912571056132
22	3	8	607.9289123738071		1092.1655666610259	607.4072974536938	876.3253177330894	1390.7798172248547	299.57490716012916
23	3	10	1584.2188335264798	1092.1655666610259		1491.8087176310507	1827.8551809429543	2481.7555530309587	1387.664584833093
24	3	12	163.8492065894736	607.4072974536938	1491.8087176310507		337.95016274592916	1169.8175605623298	581.5206359193111
25	3	13	268.5167592534961	876.3253177330894	1827.8551809429543	337.95016274592916		917.9821961781176	743.6659616386917
26	3	14	1012.9004455029132	1390.7798172248547	2481.7555530309587	1169.8175605623298	917.9821961781176		1102.8912571056132
27	4	2		324.01562462325796	1389.2834708942592	584.1238096499748	713.7388352892114	1100.3505123368643
28	4	8			1100.9244127096101	530.0398569919058	791.7027535634824	1383.5677160876514	324.01562462325796
29	4	10		1100.9244127096101		1488.3953817786455	1814.2382182337578	2482.024488698691	1389.2834708942592
30	4	12		530.0398569919058	1488.3953817786455		332.3567360532956	1180.8004170900347	584.1238096499748
31	4	13		791.7027535634824	1814.2382182337578	332.3567360532956		911.7829374363176	713.7388352892114
32	4	14		1383.5677160876514	2482.024488698691	1180.8004170900347	911.7829374363176		1100.3505123368643
33	5	0			1581.777105821171	174.4306810741734	245.08697435808375	1022.8548589609378	499.127551333324
34	5	2	499.127551333324		1391.8865345278687	586.526320807515	702.3290272372344	1097.4809793340385
35	5	10	1581.777105821171			1482.7107775962243	1816.709611495464	2482.2935211211425	1391.8865345278687
36	5	12	174.4306810741734		1482.7107775962243		344.9700168130558	1191.0439223639069	586.526320807515
37	5	13	245.08697435808375		1816.709611495464	344.9700168130558		900.5017004425922	702.3290272372344
38	5	14	1022.8548589609378		2482.2935211211425	1191.0439223639069	900.5017004425922		1097.4809793340385
39	6	0			1605.0110007411165	196.8928960120197	234.55702931270255	1006.1478830172034
40	6	10	1605.0110007411165			1476.8109645448872	1826.9599920359503	2482.577919220261
41	6	12	196.8928960120197		1476.8109645448872		360.7253976364847	1200.7731884082023
42	6	13	234.55702931270255		1826.9599920359503	360.7253976364847		901.3748179863912
43	6	14	1006.1478830172034		2482.577919220261	1200.7731884082023	901.3748179863912
44	7	0			1590.0217176189765	181.74587340569798	258.1236380109346	1006.4731119110933
45	7	10	1590.0217176189765			1490.8556687352402	1830.1613658363572	2482.308967977194
46	7	12	181.74587340569798		1490.8556687352402		346.8176754434526	1179.7061339587924
47	7	13	258.1236380109346		1830.1613658363572	346.8176754434526		897.6470979733627
48	7	14	1006.4731119110933		2482.308967977194	1179.7061339587924	897.6470979733627
49	8	0			1598.7349882016094	148.4269601521233	251.75993029074345	1007.9922184719484
50	8	10	1598.7349882016094			1496.1977225620951	1835.871080713458	2482.040113495348
51	8	12	148.4269601521233		1496.1977225620951		341.2934953965575	1155.2277913900791
52	8	13	251.75993029074345		1835.871080713458	341.2934953965575		898.8339668704115
53	8	14	1007.9922184719484		2482.040113495348	1155.2277913900791	898.8339668704115
54	9	10				1505.4959523359735	1837.0116527937432	2482.1033922864694
55	9	12			1505.4959523359735		331.7207033032458	1136.743182297567
56	9	13			1837.0116527937432	331.7207033032458		900.1550213713191
57	9	14			2482.1033922864694	1136.743182297567	900.1550213713191
58	10	0			1576.2062840884755	84.74815632212892	284.2099795925541	1019.0725256329895	485.39886948776467
59	10	2	485.39886948776467		1391.75844258262	479.8159152216608	734.5995507757951	1097.347028063593
60	10	10	1576.2062840884755			1497.9601129536127	1840.7879596792238	2481.8978247502455	1391.75844258262
61	10	12	84.74815632212892		1497.9601129536127		349.12470909404277	1101.8614080273435	479.8159152216608
62	10	13	284.2099795925541		1840.7879596792238	349.12470909404277		901.6041259887845	734.5995507757951
63	10	14	1019.0725256329895		2481.8978247502455	1101.8614080273435	901.6041259887845		1097.347028063593
64	11	0			1601.614205262928	116.61528630501235	261.534534048565	996.1537594668807
65	11	10	1601.614205262928			1494.137815765333	1840.2618359896508	2482.230096103099
66	11	12	116.61528630501235		1494.137815765333		350.4423098029118	1109.9668069361353
67	11	13	261.534534048565		1840.2618359896508	350.4423098029118		900.2925219060747
68	11	14	996.1537594668807		2482.230096103099	1109.9668069361353	900.2925219060747
69	12	0			1615.9010644219527	128.82958705204328	243.3128130617046	986.9871136443475	509.393082501127
70	12	2	509.393082501127		1397.08958642601	481.9529281994249	728.9818670584337	1092.3466711625938
71	12	10	1615.9010644219527			1491.4809125496713	1838.9924211371836	2481.6132983404163	1397.08958642601
72	12	12	128.82958705204328		1491.4809125496713		352.2627747860963	1107.6394381747157	481.9529281994249
73	12	13	243.3128130617046		1838.9924211371836	352.2627747860963		896.4142806202944	728.9818670584337
74	12	14	986.9871136443475		2481.6132983404163	1107.6394381747157	896.4142806202944		1092.3466711625938
75	13	2			1392.4541509507594	515.646438948239	725.2256545379514	1096.5726435125034
76	13	10				1476.9446714416895	1836.8377207853719	2481.4077153906005	1392.4541509507594
77	13	12			1476.9446714416895		359.9451347080552	1144.1516781004168	515.646438948239
78	13	13			1836.8377207853719	359.9451347080552		893.5333303800144	725.2256545379514
79	13	14			2481.4077153906005	1144.1516781004168	893.5333303800144		1096.5726435125034
80	14	10				1459.2404916599594	1836.4086214674555	2482.1033922864694
81	14	12			1459.2404916599594		378.3514404624357	1146.5844114150514
82	14	13			1836.4086214674555	378.3514404624357		895.0266057497955
83	14	14			2482.1033922864694	1146.5844114150514	895.0266057497955
84	15	0			1575.69002741656	239.36217328558828	289.5177023948622	1002.5515572777292	452.8092865655474	282.01340836917666
85	15	1	282.01340836917666		1439.4297916188896	393.2236164067464	553.5691578294441	1046.7431931949689	171.34705279052804
86	15	2	452.8092865655474		1395.2723972400515	546.9405817819702	716.6430422462776	1092.229657627003		171.34705279052804
87	15	10	1575.69002741656			1404.0491666960954	1836.955310425379	2481.2021405963683	1395.2723972400515	1439.4297916188896
88	15	12	239.36217328558828		1404.0491666960954		437.38684250900826	1239.6917459594542	546.9405817819702	393.2236164067464
89	15	13	289.5177023948622		1836.955310425379	437.38684250900826		894.0523614419907	716.6430422462776	553.5691578294441
90	15	14	1002.5515572777292		2481.2021405963683	1239.6917459594542	894.0523614419907		1092.229657627003	1046.7431931949689
91	16	0			1532.998878831945	239.5383580974037	330.7110710272639	1036.4533877603951	427.0325660883488	248.93021110343358
92	16	1	248.93021110343358		1378.964126618238	351.8588140149398	568.4079191038774	1112.9479435265605	198.01152112945348
93	16	2	427.0325660883488		1394.1139210982724	548.5403927697577	716.977161421478	1094.4988864772774		198.01152112945348
94	16	10	1532.998878831945			1371.2309479077549	1837.6576462986789	2482.245669247909	1394.1139210982724	1378.964126618238
95	16	12	239.5383580974037		1371.2309479077549		471.92458348765854	1270.5284333693598	548.5403927697577	351.8588140149398
96	16	13	330.7110710272639		1837.6576462986789	471.92458348765854		893.0210313872792	716.977161421478	568.4079191038774
97	16	14	1036.4533877603951		2482.245669247909	1270.5284333693598	893.0210313872792		1094.4988864772774	1112.9479435265605
98	17	0			1603.5594196973182	344.66659614763944	300.6330820119436	952.2232209413925		255.14799626883217
99	17	1	255.14799626883217		1385.7380930392294	331.05258268136197	552.712628768332	1110.2591195302114
100	17	10	1603.5594196973182			1340.498461394119	1841.0172629554563	2481.7555530309587		1385.7380930392294
101	17	12	344.66659614763944		1340.498461394119		505.41573234318696	1294.7355907674742		331.05258268136197
102	17	13	300.6330820119436		1841.0172629554563	505.41573234318696		893.1581956742042		552.712628768332
103	17	14	952.2232209413925		2481.7555530309587	1294.7355907674742	893.1581956742042			1110.2591195302114
104	18	0			1621.7500192693078	363.8231026199408	294.7501060220335	932.2291161511745		234.99042533686347
105	18	1	234.99042533686347		1429.5004809373097	369.79217136115795	526.6527556179689	1066.2683175448851
106	18	10	1621.7500192693078			1363.5560586202535	1841.6830617671435	2482.1033922864694		1429.5004809373097
107	18	12	363.8231026199408		1363.5560586202535		487.17360868585644	1290.566978114658		369.79217136115795
108	18	13	294.7501060220335		1841.6830617671435	487.17360868585644		893.9386164608843		526.6527556179689
109	18	14	932.2291161511745		2482.1033922864694	1290.566978114658	893.9386164608843			1066.2683175448851
110	19	1			1437.9562102164307	336.1548192425627	510.7137162833988	1058.3520503594254
111	19	10				1430.369401588275	1836.488582186124	2481.8188894437885		1437.9562102164307
112	19	12			1430.369401588275		410.76734595145217	1217.5496396451358		336.1548192425627
113	19	13			1836.488582186124	410.76734595145217		891.7299549190888		510.7137162833988
114	19	14			2481.8188894437885	1217.5496396451358	891.7299549190888			1058.3520503594254
115	20	0			1647.1594109253663	387.58716761523465	300.6958596322869	890.1021359933926	410.34330139530726
116	20	2	410.34330139530726		1390.098287891903	588.8419248830708	708.2835766838025	1098.2749257358105
117	20	10	1647.1594109253663			1427.2466719176473	1833.8410849907361	2482.7201438140387	1390.098287891903
118	20	12	387.58716761523465		1427.2466719176473		423.30049905474954	1252.7117086544692	588.8419248830708
119	20	13	300.6958596322869		1833.8410849907361	423.30049905474954		891.6391156179724	708.2835766838025
120	20	14	890.1021359933926		2482.7201438140387	1252.7117086544692	891.6391156179724		1098.2749257358105
121	21	0			1653.1674143897224	399.65399097219085	296.0579546305081	884.2562199385425
122	21	10	1653.1674143897224			1447.0845042705696	1832.5539726021714	2482.308967977194
123	21	12	399.65399097219085		1447.0845042705696		410.3440629520549	1251.9937100480977
124	21	13	296.0579546305081		1832.5539726021714	410.3440629520549		891.617911439648
125	21	14	884.2562199385425		2482.308967977194	1251.9937100480977	891.617911439648
126	22	0			1625.5516371373749	380.16328728587143	310.25282029338587	909.9797387854303
127	22	10	1625.5516371373749			1450.9729494377214	1832.0892616081783	2482.5145518203917
128	22	12	380.16328728587143		1450.9729494377214		406.1235187723065	1248.616033855084
129	22	13	310.25282029338587		1832.0892616081783	406.1235187723065		891.3522381752346
130	22	14	909.9797387854303		2482.5145518203917	1248.616033855084	891.3522381752346
131	23	0			1642.9778224309664	349.38392206854627	251.54969687916542	918.1122616543142
132	23	10	1642.9778224309664			1447.6467973922367	1827.0087917139315	2482.230096103099
133	23	12	349.38392206854627		1447.6467973922367		406.06972923378567	1250.5152937889245
134	23	13	251.54969687916542		1827.0087917139315	406.06972923378567		889.7719511200609
135	23	14	918.1122616543142		2482.230096103099	1250.5152937889245	889.7719511200609
136	24	0			1676.561231360191	336.56249419684303	197.76011352140753	907.3666568703084
137	24	10	1676.561231360191			1453.3245078095945	1823.7264049193343	2482.1192180272083
138	24	12	336.56249419684303		1453.3245078095945		395.94586119821986	1240.0924612705296
139	24	13	197.76011352140753		1823.7264049193343	395.94586119821986		887.5000352112669
140	24	14	907.3666568703084		2482.1192180272083	1240.0924612705296	887.5000352112669
141	25	0			1683.7299553372566	326.54718265512565	181.04419349981927	909.8380693837778
142	25	10	1683.7299553372566			1454.8460399643668	1822.758092150464	2481.6922653705474
143	25	12	326.54718265512565		1454.8460399643668		391.79530688868647	1235.0929114848
144	25	13	181.04419349981927		1822.758092150464	391.79530688868647		887.5003169013519
145	25	14	909.8380693837778		2481.6922653705474	1235.0929114848	887.5003169013519
146	26	0			1636.7167019676924	281.33098833935804	206.82314304738722	959.2263809966863
147	26	10	1636.7167019676924			1467.559900821769	1821.6493213568851	2481.6132983404163
148	26	12	281.33098833935804		1467.559900821769		384.3996130331039	1234.4495230668608
149	26	13	206.82314304738722		1821.6493213568851	384.3996130331039		886.7535240978747
150	26	14	959.2263809966863		2481.6132983404163	1234.4495230668608	886.7535240978747
151	27	0			1632.7945369825318	261.76516192954324	204.5258235529196	969.0604341319482	502.3152023381335
152	27	2	502.3152023381335		1389.0227004984476	624.6291399702707	688.4824798061313	1099.2199791215587
153	27	10	1632.7945369825318			1487.4518479601281	1821.5296628109024	2482.4512331564542	1389.0227004984476
154	27	12	261.76516192954324		1487.4518479601281		368.2231830018311	1222.5365536457386	624.6291399702707
155	27	13	204.5258235529196		1821.5296628109024	368.2231830018311		885.0155718969017	688.4824798061313
156	27	14	969.0604341319482		2482.4512331564542	1222.5365536457386	885.0155718969017		1099.2199791215587
157	28	0			1653.081970139412	347.40052533063334	194.0908292526981	940.2988886519009
158	28	10	1653.081970139412			1416.9654635875922	1819.7574701041895	2482.3879632321778
159	28	12	347.40052533063334		1416.9654635875922		439.36445577675033	1285.4960618376083
160	28	13	194.0908292526981		1819.7574701041895	439.36445577675033		884.5361778921199
161	28	14	940.2988886519009		2482.3879632321778	1285.4960618376083	884.5361778921199
162	29	0			1632.8615411295596	359.46740116455624	219.6811610038512	947.5404015133075
163	29	10	1632.8615411295596			1400.1811489946579	1819.9395594359721	2482.16671982363
164	29	12	359.46740116455624		1400.1811489946579		457.87907792341855	1301.5558478221362
165	29	13	219.6811610038512		1819.9395594359721	457.87907792341855		883.2885287379204
166	29	14	947.5404015133075		2482.16671982363	1301.5558478221362	883.2885287379204
167	30	0			1620.9525941556712	364.09176384532515	219.39974931617402	965.0469548161892
168	30	10	1620.9525941556712			1381.807376228684	1817.718848584676	2481.961132350787
169	30	12	364.09176384532515		1381.807376228684		480.1797189594746	1325.0038915037194
170	30	13	219.39974931617402		1817.718848584676	480.1797189594746		882.3282410758482
171	30	14	965.0469548161892		2481.961132350787	1325.0038915037194	882.3282410758482
172	31	0			1649.5766312905866	413.7928225573759	199.58159359019058	935.2469259505748
173	31	10	1649.5766312905866			1363.0059840294173	1819.2126043978478	2482.16671982363
174	31	12	413.7928225573759		1363.0059840294173		505.7124306362263	1346.9163160716407
175	31	13	199.58159359019058		1819.2126043978478	505.7124306362263		877.8576906310043
176	31	14	935.2469259505748		2482.16671982363	1346.9163160716407	877.8576906310043
177	32	0			1619.7673636976392	413.75415405769644	233.2666124845131	949.9379256035628
178	32	10	1619.7673636976392			1353.760156933273	1818.7318727618979	2481.4077153906005
179	32	12	413.75415405769644		1353.760156933273		516.5157911429234	1356.4084239269528
180	32	13	233.2666124845131		1818.7318727618979	516.5157911429234		876.3741352869789
181	32	14	949.9379256035628		2481.4077153906005	1356.4084239269528	876.3741352869789
182	33	0			1594.748412759831	389.3691211434209	246.50811345673796	984.1303267352348
183	33	10	1594.748412759831			1334.4834440711506	1821.0052855497152	2482.3879632321778
184	33	12	389.3691211434209		1334.4834440711506		534.0637251302508	1369.0652148455165
185	33	13	246.50811345673796		1821.0052855497152	534.0637251302508		876.5964008595975
186	33	14	984.1303267352348		2482.3879632321778	1369.0652148455165	876.5964008595975
187	34	0			1584.622529973621	391.0038362983156	242.45747049740496	1019.9257938693383
188	34	10	1584.622529973621			1278.868078614835	1822.9255504545433	2481.676663568403
189	34	12	391.0038362983156		1278.868078614835		587.372645770979	1410.6982756776872
190	34	13	242.45747049740496		1822.9255504545433	587.372645770979		875.0629977321632
191	34	14	1019.9257938693383		2481.676663568403	1410.6982756776872	875.0629977321632
192	35	0			1611.7170385957952	355.1909697613384	230.4816966702562	1070.358497186807			1107.1637469227396
193	35	9	1107.1637469227396		1588.213343666398	1160.9528683370397	1139.2736721262368	1183.6431577971462
194	35	10	1611.7170385957952			1286.644303022401	1830.8957165824602	2481.8188894437885			1588.213343666398
195	35	12	355.1909697613384		1286.644303022401		585.6012401796977	1401.382375549229			1160.9528683370397
196	35	13	230.4816966702562		1830.8957165824602	585.6012401796977		869.7629705845151			1139.2736721262368
197	35	14	1070.358497186807		2481.8188894437885	1401.382375549229	869.7629705845151				1183.6431577971462
198	36	0			1529.8164922630426	248.10393487407651		1187.602469263179	623.3813539880705		1156.4230411056328
199	36	2	623.3813539880705		1383.9613659708857	616.663299540357		1102.2002143440184			540.5867761053723
200	36	9	1156.4230411056328		1586.0662817171292	1152.877080394957		1184.4695542731354	540.5867761053723
201	36	10	1529.8164922630426			1288.3744845734877		2481.7555530309587	1383.9613659708857		1586.0662817171292
202	36	12	248.10393487407651		1288.3744845734877			1395.3219386578855	616.663299540357		1152.877080394957
203	36	14	1187.602469263179		2481.7555530309587	1395.3219386578855			1102.2002143440184		1184.4695542731354
204	37	0			1621.4586218895627	335.769266014625	357.0003501398843	1226.3016044187498			1292.1583929611725
205	37	9	1292.1583929611725		1590.2946660917908	1146.8970365730308	1127.4185391858696	1177.6213578650822
206	37	10	1621.4586218895627			1289.3851490148318	1827.536336848053	2482.593515358485			1590.2946660917908
207	37	12	335.769266014625		1289.3851490148318		576.7202528089333	1392.8044101739483			1146.8970365730308
208	37	13	357.0003501398843		1827.536336848053	576.7202528089333		869.3164699923728			1127.4185391858696
209	37	14	1226.3016044187498		2482.593515358485	1392.8044101739483	869.3164699923728				1177.6213578650822
210	38	0			1728.1677074288825	459.7698473149365	413.9810533104142	1266.8860692658989			1382.190675160269
211	38	9	1382.190675160269		1623.05300668216	1110.136534395657	1071.512774072246	1109.0176959814482
212	38	10	1728.1677074288825			1292.8544243262656	1825.8387969642883	2481.961132350787			1623.05300668216
213	38	12	459.7698473149365		1292.8544243262656		568.0292686121024	1383.7948276388374			1110.136534395657
214	38	13	413.9810533104142		1825.8387969642883	568.0292686121024		870.8163554963813			1071.512774072246
215	38	14	1266.8860692658989		2481.961132350787	1383.7948276388374	870.8163554963813				1109.0176959814482
216	39	0			1792.1902800763094	552.5649848660337	503.38286869936286	1335.63828374302			1488.3817134727233
217	39	9	1488.3817134727233		1589.7827288658032	1093.338837003424	1074.9588654920708	1135.0520913156365
218	39	10	1792.1902800763094			1290.4020933414515	1826.3181027685182	2482.16671982363			1589.7827288658032
219	39	12	552.5649848660337		1290.4020933414515		569.8161984359518	1384.9238471843857			1093.338837003424
220	39	13	503.38286869936286		1826.3181027685182	569.8161984359518		871.8017621569711			1074.9588654920708
221	39	14	1335.63828374302		2482.16671982363	1384.9238471843857	871.8017621569711				1135.0520913156365
222	40	0			1689.798286778632	558.2314148272202	677.5205255193381	1529.1381968285273			1596.5962623656615
223	40	9	1596.5962623656615		1605.76776807856	1096.815418609713	1084.2076888216575	1130.838295248264
224	40	10	1689.798286778632			1287.3803099706008	1826.2543805560056	2481.7555530309587			1605.76776807856
225	40	12	558.2314148272202		1287.3803099706008		567.9147163087077	1378.148055362703			1096.815418609713
226	40	13	677.5205255193381		1826.2543805560056	567.9147163087077		870.8074198696288			1084.2076888216575
227	40	14	1529.1381968285273		2481.7555530309587	1378.148055362703	870.8074198696288				1130.838295248264
228	41	0			1796.8474650064206	753.5600921625295	860.512202121504	1692.7700116968047	1303.1547538569623		1804.7820678685835
229	41	2	1303.1547538569623		1388.956892779614	584.5584872363073	676.1719918038605	1097.160027069889			503.8583630346925
230	41	9	1804.7820678685835		1578.0307348084193	1085.3804056642998	1099.9429814767673	1161.6264997838161	503.8583630346925
231	41	10	1796.8474650064206			1296.9599550487285	1825.7100159937777	2481.4710606815465	1388.956892779614		1578.0307348084193
232	41	12	753.5600921625295		1296.9599550487285		554.1821113136006	1363.8992814720593	584.5584872363073		1085.3804056642998
233	41	13	860.512202121504		1825.7100159937777	554.1821113136006		872.5438742550429	676.1719918038605		1099.9429814767673
234	41	14	1692.7700116968047		2481.4710606815465	1363.8992814720593	872.5438742550429		1097.160027069889		1161.6264997838161
235	42	0			1842.5394330922745	962.7453583372916	1064.1441690391391	1900.1129571685995			1983.6622223806148	946.6140316940163
236	42	9	1983.6622223806148		1566.1757963268365	1031.9926416888834	1109.0262057318573	1167.2383272065736				1060.196709342186
237	42	10	1842.5394330922745			1296.5390709500427	1834.9916893544778	2481.486714149403			1566.1757963268365	1552.5045289789011
238	42	11	946.6140316940163		1552.5045289789011	257.6053182680823	293.7925501097671	1124.4092337756747			1060.196709342186
239	42	12	962.7453583372916		1296.5390709500427		548.6522692015408	1335.074576568665			1031.9926416888834	257.6053182680823
240	42	13	1064.1441690391391		1834.9916893544778	548.6522692015408		873.7591558890814			1109.0262057318573	293.7925501097671
241	42	14	1900.1129571685995		2481.486714149403	1335.074576568665	873.7591558890814				1167.2383272065736	1124.4092337756747
242	43	0			1730.528188877604	944.294743446134	1138.772502521904	1999.0046585738614	1497.9453636564986
243	43	2	1497.9453636564986		1388.9903707369608	554.3055339792306	693.5035147711942	1096.8509755203759
244	43	10	1730.528188877604			1320.5427388009825	1837.7617160557024	2481.486714149403	1388.9903707369608
245	43	12	944.294743446134		1320.5427388009825		530.7770247476807	1326.5106718379616	554.3055339792306
246	43	13	1138.772502521904		1837.7617160557024	530.7770247476807		877.0598967573424	693.5035147711942
247	43	14	1999.0046585738614		2481.486714149403	1326.5106718379616	877.0598967573424		1096.8509755203759
248	44	0			1578.7451504280227	932.9953443077837	1213.930419134474	2095.126368503819			1988.4040396760413
249	44	9	1988.4040396760413		1570.3184788443393	1066.9423894943907	1122.9792128530253	1165.140173970497
250	44	10	1578.7451504280227			1329.9935385181388	1834.7705748948558	2480.7120449580602			1570.3184788443393
251	44	12	932.9953443077837		1329.9935385181388		520.4579714059532	1326.4511157596423			1066.9423894943907
252	44	13	1213.930419134474		1834.7705748948558	520.4579714059532		884.3530474307192			1122.9792128530253
253	44	14	2095.126368503819		2480.7120449580602	1326.4511157596423	884.3530474307192				1165.140173970497
254	45	0			1367.0305867097488	871.1080946128328	1233.2174635886406	2109.7461043926587			1884.5974702837739
255	45	9	1884.5974702837739		1570.5035020655	1045.3559501432992	1146.098626864198	1164.585763265205
256	45	10	1367.0305867097488			1295.231277610296	1857.8040296274523	2480.016380994287			1570.5035020655
257	45	12	871.1080946128328		1295.231277610296		570.5134748627765	1340.7807660091191			1045.3559501432992
258	45	13	1233.2174635886406		1857.8040296274523	570.5134748627765		879.8983250921665			1146.098626864198
259	45	14	2109.7461043926587		2480.016380994287	1340.7807660091191	879.8983250921665				1164.585763265205
260	46	0			1132.1988562085726	809.214626968643	1264.1790320203859	2120.9469730523674			1764.2760023590413	1000.1758907812166
261	46	9	1764.2760023590413		1576.327317691348	1063.8527271196892	1117.8550051325976	1156.196187936978				1060.8900155058489
262	46	10	1132.1988562085726			1321.8056069256174	1845.0810619048693	2480.9176351705028			1576.327317691348	1557.1546366690752
263	46	11	1000.1758907812166		1557.1546366690752	242.63965051079347	297.0825853193014	1120.9876225900089			1060.8900155058489
264	46	12	809.214626968643		1321.8056069256174		539.5846203330855	1333.1002400419857			1063.8527271196892	242.63965051079347
265	46	13	1264.1790320203859		1845.0810619048693	539.5846203330855		874.1905184226148			1117.8550051325976	297.0825853193014
266	46	14	2120.9469730523674		2480.9176351705028	1333.1002400419857	874.1905184226148				1156.196187936978	1120.9876225900089
267	47	0			923.0059588106677	920.9821184474756	1355.728056248745	2192.3804414380274
268	47	10	923.0059588106677			1384.666047283604	1842.5985896282457	2480.9965739597465
269	47	12	920.9821184474756		1384.666047283604		468.98360845556215	1271.418130474786
270	47	13	1355.728056248745		1842.5985896282457	468.98360845556215		882.2559506741793
271	47	14	2192.3804414380274		2480.9965739597465	1271.418130474786	882.2559506741793
272	48	0			817.3455893928834	948.2089695842368	1321.0403334115124	2133.760354397841			1610.587548070579
273	48	9	1610.587548070579		1572.1286723738615	1028.4631738667165	1133.8479009549737	1164.8641551700352
274	48	10	817.3455893928834			1445.1385097975904	1839.1844999890577	2476.209868427957			1572.1286723738615
275	48	12	948.2089695842368		1445.1385097975904		397.2314344308617	1190.8421389924024			1028.4631738667165
276	48	13	1321.0403334115124		1839.1844999890577	397.2314344308617		880.0376767502628			1133.8479009549737
277	48	14	2133.760354397841		2476.209868427957	1190.8421389924024	880.0376767502628				1164.8641551700352
278	49	0			740.4756917009497	879.628117445094	1289.7224749921977	2081.807883187111			1520.7630691531144
279	49	9	1520.7630691531144		1570.5527888294619	1003.3993783633713	1128.111308781186	1159.6083929499648
280	49	10	740.4756917009497			1396.9928865244806	1828.597293692627	2467.7013722288198			1570.5527888294619
281	49	12	879.628117445094		1396.9928865244806		432.82134016242776	1210.072234414128			1003.3993783633713
282	49	13	1289.7224749921977		1828.597293692627	432.82134016242776		878.2511030451371			1128.111308781186
283	49	14	2081.807883187111		2467.7013722288198	1210.072234414128	878.2511030451371				1159.6083929499648
284	50	0			673.7885888763626	848.1215272589183	1232.9138757431517	1994.723665072433			1398.8767815644092
285	50	9	1398.8767815644092		1563.107022087739	976.31328219993	1142.72443091062	1164.1332612720935
286	50	10	673.7885888763626			1404.7394998717734	1811.8868790572992	2450.7543354036934			1563.107022087739
287	50	12	848.1215272589183		1404.7394998717734		407.70240372114563	1163.0750728134449			976.31328219993
288	50	13	1232.9138757431517		1811.8868790572992	407.70240372114563		880.112279768894			1142.72443091062
289	50	14	1994.723665072433		2450.7543354036934	1163.0750728134449	880.112279768894				1164.1332612720935
290	51	0			662.9638941903247	803.5234906335968	1183.5250578251396	1925.1032602174876			1297.4822012266682
291	51	9	1297.4822012266682		1505.3179273827839	984.1826875636453	1187.0965103983754	1226.1181121735376
292	51	10	662.9638941903247			1395.5422333272468	1795.0428441962047	2430.843127908504			1505.3179273827839
293	51	12	803.5234906335968		1395.5422333272468		401.81097857077026	1143.7626775253684			984.1826875636453
294	51	13	1183.5250578251396		1795.0428441962047	401.81097857077026		879.4458482476338			1187.0965103983754
295	51	14	1925.1032602174876		2430.843127908504	1143.7626775253684	879.4458482476338				1226.1181121735376
