## Supplementary material for "The BumbleBox: An open-source platform for quantifying behavior in bumblebee colonies": Sample BumbleBox Data Output: bumblebox-01_2023-10-28_01-05-02_raw.csv

filename	colony number	datetime	frame	ID	centroidX	centroidY	frontX	frontY
bumblebox-01_2023-10-28_01-05-02	01	2023-10-28_01-05-02	0	11	2020.5	2435.5	2002.0	2413.5
bumblebox-01_2023-10-28_01-05-02	01	2023-10-28_01-05-02	0	8	1988.5	2250.0	1992.5	2280.0
bumblebox-01_2023-10-28_01-05-02	01	2023-10-28_01-05-02	0	10	2769.25	2052.0	2764.5	2021.5
bumblebox-01_2023-10-28_01-05-02	01	2023-10-28_01-05-02	0	6	2403.25	1507.25	2411.0	1536.5
bumblebox-01_2023-10-28_01-05-02	01	2023-10-28_01-05-02	0	12	2546.0	554.25	2545.0	527.5
bumblebox-01_2023-10-28_01-05-02	01	2023-10-28_01-05-02	0	9	2385.25	1952.75	2390.5	1967.5
bumblebox-01_2023-10-28_01-05-02	01	2023-10-28_01-05-02	0	7	2307.0	2721.25	2293.5	2741.5
bumblebox-01_2023-10-28_01-05-02	01	2023-10-28_01-05-02	1	11	2000.0	2467.75	1982.5	2444.5
bumblebox-01_2023-10-28_01-05-02	01	2023-10-28_01-05-02	1	8	1965.25	2218.75	1974.0	2248.5
bumblebox-01_2023-10-28_01-05-02	01	2023-10-28_01-05-02	1	10	2791.5	1971.0	2789.5	1941.0
bumblebox-01_2023-10-28_01-05-02	01	2023-10-28_01-05-02	1	9	2379.75	1956.75	2383.5	1975.5
bumblebox-01_2023-10-28_01-05-02	01	2023-10-28_01-05-02	1	6	2403.0	1515.75	2413.0	1546.5
bumblebox-01_2023-10-28_01-05-02	01	2023-10-28_01-05-02	1	12	2546.25	548.0	2545.0	520.5
bumblebox-01_2023-10-28_01-05-02	01	2023-10-28_01-05-02	2	11	1989.25	2414.25	1983.5	2385.5
bumblebox-01_2023-10-28_01-05-02	01	2023-10-28_01-05-02	2	8	2033.5	2246.0	2049.5	2272.0
bumblebox-01_2023-10-28_01-05-02	01	2023-10-28_01-05-02	2	9	2385.0	1949.25	2388.0	1968.0
bumblebox-01_2023-10-28_01-05-02	01	2023-10-28_01-05-02	2	10	2841.25	1931.5	2851.5	1903.5
bumblebox-01_2023-10-28_01-05-02	01	2023-10-28_01-05-02	2	6	2401.5	1522.0	2411.0	1553.0
bumblebox-01_2023-10-28_01-05-02	01	2023-10-28_01-05-02	2	12	2547.25	552.5	2547.0	525.5
bumblebox-01_2023-10-28_01-05-02	01	2023-10-28_01-05-02	3	11	1993.5	2397.5	1995.5	2368.0
bumblebox-01_2023-10-28_01-05-02	01	2023-10-28_01-05-02	3	8	2119.25	2283.25	2129.5	2312.5
bumblebox-01_2023-10-28_01-05-02	01	2023-10-28_01-05-02	3	9	2399.5	1928.5	2403.5	1949.0
bumblebox-01_2023-10-28_01-05-02	01	2023-10-28_01-05-02	3	10	2869.0	1882.25	2878.5	1853.5
bumblebox-01_2023-10-28_01-05-02	01	2023-10-28_01-05-02	3	6	2406.75	1520.5	2416.5	1551.5
bumblebox-01_2023-10-28_01-05-02	01	2023-10-28_01-05-02	3	12	2548.0	552.25	2548.0	525.0
bumblebox-01_2023-10-28_01-05-02	01	2023-10-28_01-05-02	4	11	2000.5	2412.75	2003.0	2382.5
bumblebox-01_2023-10-28_01-05-02	01	2023-10-28_01-05-02	4	9	2414.0	1933.75	2413.5	1957.0
bumblebox-01_2023-10-28_01-05-02	01	2023-10-28_01-05-02	4	10	2880.5	1782.5	2885.0	1752.5
bumblebox-01_2023-10-28_01-05-02	01	2023-10-28_01-05-02	4	6	2406.5	1529.25	2414.5	1561.0
bumblebox-01_2023-10-28_01-05-02	01	2023-10-28_01-05-02	4	12	2548.5	555.75	2548.5	529.5
bumblebox-01_2023-10-28_01-05-02	01	2023-10-28_01-05-02	4	8	2124.5	2219.5	2154.0	2227.0
bumblebox-01_2023-10-28_01-05-02	01	2023-10-28_01-05-02	5	11	2000.0	2412.25	2003.0	2382.0
bumblebox-01_2023-10-28_01-05-02	01	2023-10-28_01-05-02	5	8	2205.0	2062.75	2233.5	2050.5
bumblebox-01_2023-10-28_01-05-02	01	2023-10-28_01-05-02	5	9	2414.75	1926.5	2414.5	1950.0
bumblebox-01_2023-10-28_01-05-02	01	2023-10-28_01-05-02	5	10	2887.0	1685.25	2889.0	1655.0
bumblebox-01_2023-10-28_01-05-02	01	2023-10-28_01-05-02	5	6	2408.25	1527.25	2413.5	1558.5
bumblebox-01_2023-10-28_01-05-02	01	2023-10-28_01-05-02	5	12	2543.0	571.5	2546.5	545.5
bumblebox-01_2023-10-28_01-05-02	01	2023-10-28_01-05-02	6	11	2003.0	2413.75	2007.0	2383.5
bumblebox-01_2023-10-28_01-05-02	01	2023-10-28_01-05-02	6	9	2407.0	1945.75	2405.0	1966.5
bumblebox-01_2023-10-28_01-05-02	01	2023-10-28_01-05-02	6	10	2853.75	1606.0	2848.0	1575.5
bumblebox-01_2023-10-28_01-05-02	01	2023-10-28_01-05-02	6	6	2401.75	1505.25	2409.0	1534.5
bumblebox-01_2023-10-28_01-05-02	01	2023-10-28_01-05-02	6	12	2537.5	580.5	2545.5	553.5
bumblebox-01_2023-10-28_01-05-02	01	2023-10-28_01-05-02	7	11	2007.25	2418.5	2012.5	2388.5
bumblebox-01_2023-10-28_01-05-02	01	2023-10-28_01-05-02	7	9	2406.0	1938.0	2409.0	1957.5
bumblebox-01_2023-10-28_01-05-02	01	2023-10-28_01-05-02	7	8	2544.75	1824.0	2574.0	1820.0
bumblebox-01_2023-10-28_01-05-02	01	2023-10-28_01-05-02	7	6	2398.25	1500.5	2410.5	1529.5
bumblebox-01_2023-10-28_01-05-02	01	2023-10-28_01-05-02	7	10	2848.5	1476.25	2846.0	1447.0
bumblebox-01_2023-10-28_01-05-02	01	2023-10-28_01-05-02	7	12	2534.75	595.0	2541.5	569.5
bumblebox-01_2023-10-28_01-05-02	01	2023-10-28_01-05-02	7	4	2596.0	323.25	2607.0	350.5
bumblebox-01_2023-10-28_01-05-02	01	2023-10-28_01-05-02	8	11	2012.75	2408.25	2019.5	2379.0
bumblebox-01_2023-10-28_01-05-02	01	2023-10-28_01-05-02	8	9	2396.75	1946.0	2398.0	1966.0
bumblebox-01_2023-10-28_01-05-02	01	2023-10-28_01-05-02	8	8	2713.75	1800.5	2744.0	1798.5
bumblebox-01_2023-10-28_01-05-02	01	2023-10-28_01-05-02	8	6	2395.75	1506.5	2407.0	1536.5
bumblebox-01_2023-10-28_01-05-02	01	2023-10-28_01-05-02	8	10	2859.75	1432.5	2859.0	1404.5
bumblebox-01_2023-10-28_01-05-02	01	2023-10-28_01-05-02	8	12	2541.75	567.5	2545.0	540.5
bumblebox-01_2023-10-28_01-05-02	01	2023-10-28_01-05-02	8	4	2546.0	293.5	2549.5	324.5
bumblebox-01_2023-10-28_01-05-02	01	2023-10-28_01-05-02	9	11	2016.25	2411.0	2023.5	2382.0
bumblebox-01_2023-10-28_01-05-02	01	2023-10-28_01-05-02	9	9	2400.75	1934.75	2402.0	1956.5
bumblebox-01_2023-10-28_01-05-02	01	2023-10-28_01-05-02	9	8	2808.25	1852.75	2834.5	1868.0
bumblebox-01_2023-10-28_01-05-02	01	2023-10-28_01-05-02	9	6	2396.0	1508.75	2408.0	1539.0
bumblebox-01_2023-10-28_01-05-02	01	2023-10-28_01-05-02	9	10	2859.25	1466.0	2860.5	1437.0
bumblebox-01_2023-10-28_01-05-02	01	2023-10-28_01-05-02	9	12	2543.0	570.75	2547.5	544.5
bumblebox-01_2023-10-28_01-05-02	01	2023-10-28_01-05-02	9	4	2499.75	246.0	2495.5	270.5
bumblebox-01_2023-10-28_01-05-02	01	2023-10-28_01-05-02	10	11	2018.5	2415.25	2027.5	2386.5
bumblebox-01_2023-10-28_01-05-02	01	2023-10-28_01-05-02	10	9	2400.75	1940.5	2401.0	1957.5
bumblebox-01_2023-10-28_01-05-02	01	2023-10-28_01-05-02	10	6	2394.75	1513.0	2405.5	1543.5
bumblebox-01_2023-10-28_01-05-02	01	2023-10-28_01-05-02	10	2	2147.5	1347.5	2149.5	1380.5
bumblebox-01_2023-10-28_01-05-02	01	2023-10-28_01-05-02	10	12	2536.25	584.0	2540.5	560.0
bumblebox-01_2023-10-28_01-05-02	01	2023-10-28_01-05-02	10	8	2823.75	1986.0	2837.5	2012.5
bumblebox-01_2023-10-28_01-05-02	01	2023-10-28_01-05-02	10	10	2869.25	1475.0	2876.0	1446.5
bumblebox-01_2023-10-28_01-05-02	01	2023-10-28_01-05-02	11	11	2016.5	2416.25	2021.5	2386.5
bumblebox-01_2023-10-28_01-05-02	01	2023-10-28_01-05-02	11	8	2891.25	2093.0	2907.5	2118.5
bumblebox-01_2023-10-28_01-05-02	01	2023-10-28_01-05-02	11	9	2391.75	1937.5	2391.0	1954.0
bumblebox-01_2023-10-28_01-05-02	01	2023-10-28_01-05-02	11	6	2397.75	1520.5	2405.0	1552.0
bumblebox-01_2023-10-28_01-05-02	01	2023-10-28_01-05-02	11	10	2883.25	1456.0	2898.0	1430.5
bumblebox-01_2023-10-28_01-05-02	01	2023-10-28_01-05-02	11	12	2537.5	575.75	2540.0	551.0
bumblebox-01_2023-10-28_01-05-02	01	2023-10-28_01-05-02	11	13	1855.0	2808.0	1841.5	2808.5
bumblebox-01_2023-10-28_01-05-02	01	2023-10-28_01-05-02	12	11	2016.0	2421.75	2019.5	2391.5
bumblebox-01_2023-10-28_01-05-02	01	2023-10-28_01-05-02	12	9	2390.5	1941.25	2389.0	1956.5
bumblebox-01_2023-10-28_01-05-02	01	2023-10-28_01-05-02	12	6	2441.25	1571.75	2450.5	1604.0
bumblebox-01_2023-10-28_01-05-02	01	2023-10-28_01-05-02	12	10	2873.5	1486.0	2893.5	1462.5
bumblebox-01_2023-10-28_01-05-02	01	2023-10-28_01-05-02	12	12	2538.0	573.0	2540.0	548.5
bumblebox-01_2023-10-28_01-05-02	01	2023-10-28_01-05-02	12	8	3027.0	2146.0	3054.5	2158.0
bumblebox-01_2023-10-28_01-05-02	01	2023-10-28_01-05-02	12	2	1935.5	1539.75	1908.0	1556.0
bumblebox-01_2023-10-28_01-05-02	01	2023-10-28_01-05-02	13	11	2001.5	2416.75	1998.0	2386.5
bumblebox-01_2023-10-28_01-05-02	01	2023-10-28_01-05-02	13	9	2390.0	1943.75	2389.0	1959.0
bumblebox-01_2023-10-28_01-05-02	01	2023-10-28_01-05-02	13	6	2484.0	1700.5	2476.5	1732.0
bumblebox-01_2023-10-28_01-05-02	01	2023-10-28_01-05-02	13	10	2929.0	1487.75	2952.5	1468.5
bumblebox-01_2023-10-28_01-05-02	01	2023-10-28_01-05-02	13	12	2538.0	569.5	2539.0	545.0
bumblebox-01_2023-10-28_01-05-02	01	2023-10-28_01-05-02	13	8	3165.0	1892.0	3191.5	1883.5
bumblebox-01_2023-10-28_01-05-02	01	2023-10-28_01-05-02	13	2	1901.0	1566.25	1873.0	1580.0
bumblebox-01_2023-10-28_01-05-02	01	2023-10-28_01-05-02	14	11	2002.25	2423.0	1997.0	2393.5
bumblebox-01_2023-10-28_01-05-02	01	2023-10-28_01-05-02	14	9	2390.0	1946.25	2388.5	1961.5
bumblebox-01_2023-10-28_01-05-02	01	2023-10-28_01-05-02	14	10	3072.75	1502.0	3096.5	1481.5
bumblebox-01_2023-10-28_01-05-02	01	2023-10-28_01-05-02	14	12	2536.25	577.0	2537.5	553.0
bumblebox-01_2023-10-28_01-05-02	01	2023-10-28_01-05-02	14	8	3163.75	1629.0	3172.0	1600.5
bumblebox-01_2023-10-28_01-05-02	01	2023-10-28_01-05-02	14	2	1912.5	1555.0	1888.0	1574.5
bumblebox-01_2023-10-28_01-05-02	01	2023-10-28_01-05-02	15	11	1953.0	2338.5	1941.0	2311.5
bumblebox-01_2023-10-28_01-05-02	01	2023-10-28_01-05-02	15	8	3078.25	1726.5	3054.0	1706.0
bumblebox-01_2023-10-28_01-05-02	01	2023-10-28_01-05-02	15	10	3021.5	1452.75	3052.0	1445.5
bumblebox-01_2023-10-28_01-05-02	01	2023-10-28_01-05-02	15	12	2544.0	580.25	2545.0	557.0
bumblebox-01_2023-10-28_01-05-02	01	2023-10-28_01-05-02	16	11	1915.25	2250.5	1901.0	2224.0
bumblebox-01_2023-10-28_01-05-02	01	2023-10-28_01-05-02	16	9	2393.75	1932.0	2397.0	1954.0
bumblebox-01_2023-10-28_01-05-02	01	2023-10-28_01-05-02	16	8	2769.5	1681.25	2746.0	1660.5
bumblebox-01_2023-10-28_01-05-02	01	2023-10-28_01-05-02	16	10	3048.5	1431.25	3079.5	1433.0
bumblebox-01_2023-10-28_01-05-02	01	2023-10-28_01-05-02	16	12	2545.5	573.5	2546.0	550.0
bumblebox-01_2023-10-28_01-05-02	01	2023-10-28_01-05-02	16	2	1922.25	1550.75	1904.0	1573.0
bumblebox-01_2023-10-28_01-05-02	01	2023-10-28_01-05-02	17	11	1930.5	2246.75	1934.5	2216.0
bumblebox-01_2023-10-28_01-05-02	01	2023-10-28_01-05-02	17	9	2388.0	1939.5	2388.5	1962.0
bumblebox-01_2023-10-28_01-05-02	01	2023-10-28_01-05-02	17	6	2106.75	1582.0	2096.5	1612.5
bumblebox-01_2023-10-28_01-05-02	01	2023-10-28_01-05-02	17	2	1909.75	1551.0	1887.0	1572.0
bumblebox-01_2023-10-28_01-05-02	01	2023-10-28_01-05-02	17	10	3092.5	1505.25	3108.0	1514.0
bumblebox-01_2023-10-28_01-05-02	01	2023-10-28_01-05-02	17	8	2486.0	1464.5	2473.0	1436.5
bumblebox-01_2023-10-28_01-05-02	01	2023-10-28_01-05-02	17	12	2546.25	561.25	2546.5	534.0
bumblebox-01_2023-10-28_01-05-02	01	2023-10-28_01-05-02	18	11	1941.25	2226.25	1950.5	2197.0
bumblebox-01_2023-10-28_01-05-02	01	2023-10-28_01-05-02	18	9	2384.25	1950.75	2390.5	1969.0
bumblebox-01_2023-10-28_01-05-02	01	2023-10-28_01-05-02	18	6	2026.0	1695.75	2024.0	1727.5
bumblebox-01_2023-10-28_01-05-02	01	2023-10-28_01-05-02	18	8	2426.5	1182.0	2431.0	1153.0
bumblebox-01_2023-10-28_01-05-02	01	2023-10-28_01-05-02	18	2	1903.0	1557.25	1881.0	1578.0
bumblebox-01_2023-10-28_01-05-02	01	2023-10-28_01-05-02	18	10	3115.75	1527.75	3117.0	1540.5
bumblebox-01_2023-10-28_01-05-02	01	2023-10-28_01-05-02	18	12	2539.75	568.75	2541.5	541.0
bumblebox-01_2023-10-28_01-05-02	01	2023-10-28_01-05-02	19	11	2045.25	2168.5	2072.0	2155.5
bumblebox-01_2023-10-28_01-05-02	01	2023-10-28_01-05-02	19	9	2379.0	1949.5	2388.0	1967.5
bumblebox-01_2023-10-28_01-05-02	01	2023-10-28_01-05-02	19	6	2040.75	1690.0	2037.0	1723.5
bumblebox-01_2023-10-28_01-05-02	01	2023-10-28_01-05-02	19	8	2305.75	818.5	2310.5	789.5
bumblebox-01_2023-10-28_01-05-02	01	2023-10-28_01-05-02	19	12	2537.0	574.5	2540.0	548.0
bumblebox-01_2023-10-28_01-05-02	01	2023-10-28_01-05-02	19	2	1899.75	1559.5	1879.0	1580.5
bumblebox-01_2023-10-28_01-05-02	01	2023-10-28_01-05-02	19	10	3156.75	1528.5	3167.0	1545.0
bumblebox-01_2023-10-28_01-05-02	01	2023-10-28_01-05-02	20	11	2183.25	2067.0	2204.0	2048.0
bumblebox-01_2023-10-28_01-05-02	01	2023-10-28_01-05-02	20	9	2393.75	1935.5	2405.5	1951.0
bumblebox-01_2023-10-28_01-05-02	01	2023-10-28_01-05-02	20	6	2066.75	1709.75	2052.0	1737.0
bumblebox-01_2023-10-28_01-05-02	01	2023-10-28_01-05-02	20	8	2208.75	654.25	2205.5	626.5
bumblebox-01_2023-10-28_01-05-02	01	2023-10-28_01-05-02	20	12	2538.5	573.0	2540.5	546.5
bumblebox-01_2023-10-28_01-05-02	01	2023-10-28_01-05-02	20	2	1902.5	1559.5	1881.0	1580.5
bumblebox-01_2023-10-28_01-05-02	01	2023-10-28_01-05-02	20	10	3237.75	1539.5	3259.0	1550.0
bumblebox-01_2023-10-28_01-05-02	01	2023-10-28_01-05-02	21	11	2255.0	2052.25	2274.5	2029.0
bumblebox-01_2023-10-28_01-05-02	01	2023-10-28_01-05-02	21	9	2398.25	1935.75	2406.0	1952.5
bumblebox-01_2023-10-28_01-05-02	01	2023-10-28_01-05-02	21	6	2064.25	1727.5	2047.0	1752.0
bumblebox-01_2023-10-28_01-05-02	01	2023-10-28_01-05-02	21	8	2233.5	700.0	2235.0	671.0
bumblebox-01_2023-10-28_01-05-02	01	2023-10-28_01-05-02	21	12	2538.5	574.25	2540.5	548.5
bumblebox-01_2023-10-28_01-05-02	01	2023-10-28_01-05-02	21	2	1900.25	1566.5	1874.0	1582.5
bumblebox-01_2023-10-28_01-05-02	01	2023-10-28_01-05-02	21	10	3206.75	1561.0	3214.5	1583.5
bumblebox-01_2023-10-28_01-05-02	01	2023-10-28_01-05-02	22	11	2262.5	2036.0	2278.0	2014.0
bumblebox-01_2023-10-28_01-05-02	01	2023-10-28_01-05-02	22	9	2407.75	1928.0	2413.0	1947.5
bumblebox-01_2023-10-28_01-05-02	01	2023-10-28_01-05-02	22	6	2064.75	1726.25	2045.5	1747.5
bumblebox-01_2023-10-28_01-05-02	01	2023-10-28_01-05-02	22	8	2204.5	682.75	2199.5	653.0
bumblebox-01_2023-10-28_01-05-02	01	2023-10-28_01-05-02	22	12	2540.75	570.5	2542.5	544.0
bumblebox-01_2023-10-28_01-05-02	01	2023-10-28_01-05-02	22	10	3165.5	1553.0	3160.0	1577.0
bumblebox-01_2023-10-28_01-05-02	01	2023-10-28_01-05-02	23	9	2416.25	1916.25	2416.0	1942.0
bumblebox-01_2023-10-28_01-05-02	01	2023-10-28_01-05-02	23	6	2061.25	1757.5	2041.5	1770.0
bumblebox-01_2023-10-28_01-05-02	01	2023-10-28_01-05-02	23	8	2112.25	651.0	2093.5	627.5
bumblebox-01_2023-10-28_01-05-02	01	2023-10-28_01-05-02	23	12	2538.75	573.25	2540.0	547.0
bumblebox-01_2023-10-28_01-05-02	01	2023-10-28_01-05-02	23	10	3071.5	1575.5	3053.5	1596.0
bumblebox-01_2023-10-28_01-05-02	01	2023-10-28_01-05-02	24	7	2320.25	2718.5	2302.5	2737.0
bumblebox-01_2023-10-28_01-05-02	01	2023-10-28_01-05-02	24	9	2390.25	1939.25	2388.0	1963.5
bumblebox-01_2023-10-28_01-05-02	01	2023-10-28_01-05-02	24	6	2054.0	1770.5	2037.0	1783.0
bumblebox-01_2023-10-28_01-05-02	01	2023-10-28_01-05-02	24	8	1914.5	709.75	1884.5	704.5
bumblebox-01_2023-10-28_01-05-02	01	2023-10-28_01-05-02	24	12	2537.25	572.75	2539.0	546.0
bumblebox-01_2023-10-28_01-05-02	01	2023-10-28_01-05-02	24	2	1917.5	1576.25	1905.0	1598.5
bumblebox-01_2023-10-28_01-05-02	01	2023-10-28_01-05-02	24	10	2980.0	1574.0	2953.5	1584.5
bumblebox-01_2023-10-28_01-05-02	01	2023-10-28_01-05-02	25	9	2393.5	1934.25	2398.0	1957.5
bumblebox-01_2023-10-28_01-05-02	01	2023-10-28_01-05-02	25	6	2047.75	1769.75	2029.5	1781.0
bumblebox-01_2023-10-28_01-05-02	01	2023-10-28_01-05-02	25	10	2907.75	1552.5	2878.5	1555.5
bumblebox-01_2023-10-28_01-05-02	01	2023-10-28_01-05-02	25	5	1904.25	1170.5	1915.5	1159.0
bumblebox-01_2023-10-28_01-05-02	01	2023-10-28_01-05-02	25	8	1779.75	816.75	1749.0	820.0
bumblebox-01_2023-10-28_01-05-02	01	2023-10-28_01-05-02	25	12	2539.5	585.0	2543.0	558.5
bumblebox-01_2023-10-28_01-05-02	01	2023-10-28_01-05-02	26	7	2316.75	2703.5	2305.5	2726.5
bumblebox-01_2023-10-28_01-05-02	01	2023-10-28_01-05-02	26	9	2397.75	1929.0	2405.5	1948.5
bumblebox-01_2023-10-28_01-05-02	01	2023-10-28_01-05-02	26	6	2046.0	1768.25	2027.5	1779.5
bumblebox-01_2023-10-28_01-05-02	01	2023-10-28_01-05-02	26	10	2817.75	1489.75	2789.0	1485.0
bumblebox-01_2023-10-28_01-05-02	01	2023-10-28_01-05-02	26	8	1522.75	862.5	1493.0	857.0
bumblebox-01_2023-10-28_01-05-02	01	2023-10-28_01-05-02	26	12	2539.25	587.5	2543.0	561.5
bumblebox-01_2023-10-28_01-05-02	01	2023-10-28_01-05-02	26	4	2513.0	250.5	2489.0	254.5
bumblebox-01_2023-10-28_01-05-02	01	2023-10-28_01-05-02	27	7	2313.25	2683.25	2286.5	2697.0
bumblebox-01_2023-10-28_01-05-02	01	2023-10-28_01-05-02	27	9	2403.75	1921.0	2410.5	1942.0
bumblebox-01_2023-10-28_01-05-02	01	2023-10-28_01-05-02	27	10	2761.25	1471.5	2730.0	1474.0
bumblebox-01_2023-10-28_01-05-02	01	2023-10-28_01-05-02	27	8	1317.75	959.75	1288.5	965.5
bumblebox-01_2023-10-28_01-05-02	01	2023-10-28_01-05-02	27	12	2540.25	580.0	2543.5	553.5
bumblebox-01_2023-10-28_01-05-02	01	2023-10-28_01-05-02	27	4	2498.5	311.75	2473.0	325.5
bumblebox-01_2023-10-28_01-05-02	01	2023-10-28_01-05-02	27	6	2045.0	1766.75	2026.5	1778.5
bumblebox-01_2023-10-28_01-05-02	01	2023-10-28_01-05-02	28	7	2266.5	2634.0	2237.5	2622.5
bumblebox-01_2023-10-28_01-05-02	01	2023-10-28_01-05-02	28	9	2405.5	1922.25	2407.0	1945.0
bumblebox-01_2023-10-28_01-05-02	01	2023-10-28_01-05-02	28	6	2039.25	1768.5	2021.0	1780.5
bumblebox-01_2023-10-28_01-05-02	01	2023-10-28_01-05-02	28	10	2623.5	1461.25	2593.0	1468.5
bumblebox-01_2023-10-28_01-05-02	01	2023-10-28_01-05-02	28	12	2534.0	579.0	2536.5	552.0
bumblebox-01_2023-10-28_01-05-02	01	2023-10-28_01-05-02	28	4	2500.0	307.75	2483.0	329.0
bumblebox-01_2023-10-28_01-05-02	01	2023-10-28_01-05-02	28	2	1790.75	1564.25	1758.5	1554.5
bumblebox-01_2023-10-28_01-05-02	01	2023-10-28_01-05-02	28	8	1119.75	908.75	1098.0	892.5
bumblebox-01_2023-10-28_01-05-02	01	2023-10-28_01-05-02	29	7	2260.0	2614.5	2230.5	2603.0
bumblebox-01_2023-10-28_01-05-02	01	2023-10-28_01-05-02	29	9	2385.5	1950.75	2385.0	1974.0
bumblebox-01_2023-10-28_01-05-02	01	2023-10-28_01-05-02	29	6	2039.5	1781.5	2021.5	1793.0
bumblebox-01_2023-10-28_01-05-02	01	2023-10-28_01-05-02	29	10	2548.25	1519.25	2522.5	1536.5
bumblebox-01_2023-10-28_01-05-02	01	2023-10-28_01-05-02	29	8	1176.0	756.0	1181.5	724.5
bumblebox-01_2023-10-28_01-05-02	01	2023-10-28_01-05-02	29	12	2533.5	591.5	2537.0	567.0
bumblebox-01_2023-10-28_01-05-02	01	2023-10-28_01-05-02	29	4	2503.25	259.0	2507.5	285.5
bumblebox-01_2023-10-28_01-05-02	01	2023-10-28_01-05-02	29	2	1782.25	1560.25	1752.5	1547.0
bumblebox-01_2023-10-28_01-05-02	01	2023-10-28_01-05-02	30	9	2384.25	1945.5	2385.0	1969.0
bumblebox-01_2023-10-28_01-05-02	01	2023-10-28_01-05-02	30	6	2036.75	1768.0	2016.5	1776.0
bumblebox-01_2023-10-28_01-05-02	01	2023-10-28_01-05-02	30	10	2522.25	1522.5	2496.0	1539.5
bumblebox-01_2023-10-28_01-05-02	01	2023-10-28_01-05-02	30	5	2012.75	1164.0	2015.0	1153.0
bumblebox-01_2023-10-28_01-05-02	01	2023-10-28_01-05-02	30	8	1401.0	600.0	1420.5	579.0
bumblebox-01_2023-10-28_01-05-02	01	2023-10-28_01-05-02	30	12	2532.5	587.0	2534.5	562.0
bumblebox-01_2023-10-28_01-05-02	01	2023-10-28_01-05-02	30	4	2524.75	222.0	2545.5	246.5
bumblebox-01_2023-10-28_01-05-02	01	2023-10-28_01-05-02	30	7	2260.75	2623.0	2231.5	2611.5
bumblebox-01_2023-10-28_01-05-02	01	2023-10-28_01-05-02	31	7	2261.75	2623.25	2232.5	2611.0
bumblebox-01_2023-10-28_01-05-02	01	2023-10-28_01-05-02	31	9	2378.75	1949.25	2382.0	1970.5
bumblebox-01_2023-10-28_01-05-02	01	2023-10-28_01-05-02	31	6	2037.25	1774.75	2020.0	1791.0
bumblebox-01_2023-10-28_01-05-02	01	2023-10-28_01-05-02	31	10	2520.25	1538.5	2497.5	1558.0
bumblebox-01_2023-10-28_01-05-02	01	2023-10-28_01-05-02	31	12	2532.75	579.0	2533.5	553.5
bumblebox-01_2023-10-28_01-05-02	01	2023-10-28_01-05-02	31	4	2524.75	219.5	2547.0	243.0
bumblebox-01_2023-10-28_01-05-02	01	2023-10-28_01-05-02	31	2	1784.25	1562.75	1754.5	1548.5
bumblebox-01_2023-10-28_01-05-02	01	2023-10-28_01-05-02	31	8	1763.0	467.5	1790.5	456.0
bumblebox-01_2023-10-28_01-05-02	01	2023-10-28_01-05-02	32	7	2239.25	2591.75	2212.0	2577.5
bumblebox-01_2023-10-28_01-05-02	01	2023-10-28_01-05-02	32	9	2380.5	1950.75	2384.0	1971.5
bumblebox-01_2023-10-28_01-05-02	01	2023-10-28_01-05-02	32	6	2035.75	1782.75	2025.0	1807.0
bumblebox-01_2023-10-28_01-05-02	01	2023-10-28_01-05-02	32	10	2541.5	1535.75	2527.5	1555.5
bumblebox-01_2023-10-28_01-05-02	01	2023-10-28_01-05-02	32	5	2013.75	1168.25	2017.5	1159.0
bumblebox-01_2023-10-28_01-05-02	01	2023-10-28_01-05-02	32	8	2037.0	630.25	2055.0	656.0
bumblebox-01_2023-10-28_01-05-02	01	2023-10-28_01-05-02	32	2	1782.75	1561.5	1753.5	1545.5
bumblebox-01_2023-10-28_01-05-02	01	2023-10-28_01-05-02	32	12	2532.25	578.75	2532.5	554.0
bumblebox-01_2023-10-28_01-05-02	01	2023-10-28_01-05-02	33	9	2382.0	1942.25	2386.5	1964.0
bumblebox-01_2023-10-28_01-05-02	01	2023-10-28_01-05-02	33	6	2025.5	1780.0	2014.0	1803.5
bumblebox-01_2023-10-28_01-05-02	01	2023-10-28_01-05-02	33	10	2529.5	1538.25	2516.0	1555.5
bumblebox-01_2023-10-28_01-05-02	01	2023-10-28_01-05-02	33	8	2093.25	833.5	2098.0	864.5
bumblebox-01_2023-10-28_01-05-02	01	2023-10-28_01-05-02	33	12	2532.5	580.0	2532.5	555.5
bumblebox-01_2023-10-28_01-05-02	01	2023-10-28_01-05-02	33	4	2469.75	172.5	2496.0	192.5
bumblebox-01_2023-10-28_01-05-02	01	2023-10-28_01-05-02	33	7	2291.0	2555.25	2273.0	2529.5
bumblebox-01_2023-10-28_01-05-02	01	2023-10-28_01-05-02	33	5	2017.25	1164.0	2024.5	1157.5
bumblebox-01_2023-10-28_01-05-02	01	2023-10-28_01-05-02	34	7	2307.5	2476.75	2305.0	2445.0
bumblebox-01_2023-10-28_01-05-02	01	2023-10-28_01-05-02	34	9	2383.5	1949.0	2388.5	1967.5
bumblebox-01_2023-10-28_01-05-02	01	2023-10-28_01-05-02	34	6	2023.75	1770.75	2009.5	1792.0
bumblebox-01_2023-10-28_01-05-02	01	2023-10-28_01-05-02	34	10	2516.0	1553.25	2511.0	1579.0
bumblebox-01_2023-10-28_01-05-02	01	2023-10-28_01-05-02	34	5	1990.25	1168.5	1980.0	1154.5
bumblebox-01_2023-10-28_01-05-02	01	2023-10-28_01-05-02	34	8	2077.5	981.5	2063.5	1009.0
bumblebox-01_2023-10-28_01-05-02	01	2023-10-28_01-05-02	34	12	2539.5	588.75	2541.5	564.5
bumblebox-01_2023-10-28_01-05-02	01	2023-10-28_01-05-02	34	4	2467.75	169.0	2494.0	188.5
bumblebox-01_2023-10-28_01-05-02	01	2023-10-28_01-05-02	34	2	1784.25	1559.25	1755.5	1543.5
bumblebox-01_2023-10-28_01-05-02	01	2023-10-28_01-05-02	35	7	2289.75	2408.25	2286.0	2377.5
bumblebox-01_2023-10-28_01-05-02	01	2023-10-28_01-05-02	35	9	2389.75	1939.5	2395.0	1958.5
bumblebox-01_2023-10-28_01-05-02	01	2023-10-28_01-05-02	35	6	2026.25	1783.0	2015.0	1802.5
bumblebox-01_2023-10-28_01-05-02	01	2023-10-28_01-05-02	35	5	1958.0	1166.25	1942.5	1152.5
bumblebox-01_2023-10-28_01-05-02	01	2023-10-28_01-05-02	35	8	2141.25	1164.5	2135.5	1195.0
bumblebox-01_2023-10-28_01-05-02	01	2023-10-28_01-05-02	35	12	2544.0	576.25	2545.5	550.5
bumblebox-01_2023-10-28_01-05-02	01	2023-10-28_01-05-02	35	10	2514.75	1639.25	2511.5	1669.0
bumblebox-01_2023-10-28_01-05-02	01	2023-10-28_01-05-02	35	2	1789.25	1557.25	1759.0	1543.0
bumblebox-01_2023-10-28_01-05-02	01	2023-10-28_01-05-02	35	4	2455.5	160.25	2482.5	178.5
bumblebox-01_2023-10-28_01-05-02	01	2023-10-28_01-05-02	36	7	2268.5	2408.0	2273.0	2377.0
bumblebox-01_2023-10-28_01-05-02	01	2023-10-28_01-05-02	36	9	2382.25	1940.5	2388.0	1961.0
bumblebox-01_2023-10-28_01-05-02	01	2023-10-28_01-05-02	36	6	2030.75	1770.25	2013.0	1785.0
bumblebox-01_2023-10-28_01-05-02	01	2023-10-28_01-05-02	36	10	2494.5	1705.0	2484.5	1734.0
bumblebox-01_2023-10-28_01-05-02	01	2023-10-28_01-05-02	36	2	1778.5	1560.0	1749.5	1543.5
bumblebox-01_2023-10-28_01-05-02	01	2023-10-28_01-05-02	36	12	2542.25	578.25	2546.0	552.0
bumblebox-01_2023-10-28_01-05-02	01	2023-10-28_01-05-02	36	4	2456.25	155.75	2484.0	172.5
bumblebox-01_2023-10-28_01-05-02	01	2023-10-28_01-05-02	37	7	2281.75	2394.5	2291.5	2365.0
bumblebox-01_2023-10-28_01-05-02	01	2023-10-28_01-05-02	37	9	2381.75	1945.25	2385.5	1964.5
bumblebox-01_2023-10-28_01-05-02	01	2023-10-28_01-05-02	37	6	2018.75	1761.0	2004.5	1779.5
bumblebox-01_2023-10-28_01-05-02	01	2023-10-28_01-05-02	37	10	2536.75	1677.25	2540.0	1707.5
bumblebox-01_2023-10-28_01-05-02	01	2023-10-28_01-05-02	37	2	1777.75	1560.5	1748.5	1545.0
bumblebox-01_2023-10-28_01-05-02	01	2023-10-28_01-05-02	37	8	2187.5	1330.75	2183.5	1362.0
bumblebox-01_2023-10-28_01-05-02	01	2023-10-28_01-05-02	37	12	2542.5	580.75	2546.5	554.0
bumblebox-01_2023-10-28_01-05-02	01	2023-10-28_01-05-02	37	4	2493.25	187.25	2518.5	207.5
bumblebox-01_2023-10-28_01-05-02	01	2023-10-28_01-05-02	38	7	2294.0	2396.25	2301.5	2367.0
bumblebox-01_2023-10-28_01-05-02	01	2023-10-28_01-05-02	38	9	2387.5	1936.75	2390.5	1956.5
bumblebox-01_2023-10-28_01-05-02	01	2023-10-28_01-05-02	38	6	2023.0	1771.5	2012.5	1797.0
bumblebox-01_2023-10-28_01-05-02	01	2023-10-28_01-05-02	38	2	1778.0	1562.0	1748.5	1547.0
bumblebox-01_2023-10-28_01-05-02	01	2023-10-28_01-05-02	38	12	2541.75	578.5	2545.0	552.0
bumblebox-01_2023-10-28_01-05-02	01	2023-10-28_01-05-02	38	10	2561.5	1676.75	2570.5	1706.0
bumblebox-01_2023-10-28_01-05-02	01	2023-10-28_01-05-02	39	7	2334.25	2411.5	2344.0	2383.0
bumblebox-01_2023-10-28_01-05-02	01	2023-10-28_01-05-02	39	9	2387.5	1938.0	2388.5	1959.0
bumblebox-01_2023-10-28_01-05-02	01	2023-10-28_01-05-02	39	6	2029.75	1770.75	2018.0	1795.5
bumblebox-01_2023-10-28_01-05-02	01	2023-10-28_01-05-02	39	5	1944.5	1157.0	1925.0	1147.5
bumblebox-01_2023-10-28_01-05-02	01	2023-10-28_01-05-02	39	12	2542.0	576.75	2545.0	551.0
bumblebox-01_2023-10-28_01-05-02	01	2023-10-28_01-05-02	39	4	2499.25	195.5	2520.5	216.5
bumblebox-01_2023-10-28_01-05-02	01	2023-10-28_01-05-02	39	2	1779.5	1562.0	1750.0	1547.0
bumblebox-01_2023-10-28_01-05-02	01	2023-10-28_01-05-02	40	9	2389.75	1931.5	2388.5	1953.5
bumblebox-01_2023-10-28_01-05-02	01	2023-10-28_01-05-02	40	6	2021.0	1775.0	2005.5	1789.5
bumblebox-01_2023-10-28_01-05-02	01	2023-10-28_01-05-02	40	12	2542.25	574.0	2545.0	547.5
bumblebox-01_2023-10-28_01-05-02	01	2023-10-28_01-05-02	40	4	2502.0	212.0	2517.5	235.0
bumblebox-01_2023-10-28_01-05-02	01	2023-10-28_01-05-02	40	7	2429.25	2334.75	2441.5	2309.0
bumblebox-01_2023-10-28_01-05-02	01	2023-10-28_01-05-02	40	2	1779.0	1556.25	1750.0	1539.5
bumblebox-01_2023-10-28_01-05-02	01	2023-10-28_01-05-02	41	7	2497.75	2321.75	2512.5	2298.0
bumblebox-01_2023-10-28_01-05-02	01	2023-10-28_01-05-02	41	6	2024.75	1760.5	2009.5	1774.0
bumblebox-01_2023-10-28_01-05-02	01	2023-10-28_01-05-02	41	10	2552.75	1751.75	2562.0	1777.5
bumblebox-01_2023-10-28_01-05-02	01	2023-10-28_01-05-02	41	12	2541.5	575.0	2544.5	548.5
bumblebox-01_2023-10-28_01-05-02	01	2023-10-28_01-05-02	41	9	2384.25	1933.5	2383.5	1955.5
bumblebox-01_2023-10-28_01-05-02	01	2023-10-28_01-05-02	41	2	1792.5	1557.0	1762.0	1544.0
bumblebox-01_2023-10-28_01-05-02	01	2023-10-28_01-05-02	41	1	1828.25	1056.25	1812.5	1067.0
bumblebox-01_2023-10-28_01-05-02	01	2023-10-28_01-05-02	42	7	2553.0	2251.75	2569.5	2228.0
bumblebox-01_2023-10-28_01-05-02	01	2023-10-28_01-05-02	42	9	2384.5	1928.5	2387.0	1950.5
bumblebox-01_2023-10-28_01-05-02	01	2023-10-28_01-05-02	42	10	2577.75	1798.0	2586.5	1822.0
bumblebox-01_2023-10-28_01-05-02	01	2023-10-28_01-05-02	42	6	2032.25	1750.25	2014.5	1765.0
bumblebox-01_2023-10-28_01-05-02	01	2023-10-28_01-05-02	42	1	1824.5	1056.75	1809.5	1069.0
bumblebox-01_2023-10-28_01-05-02	01	2023-10-28_01-05-02	42	12	2540.25	572.5	2542.5	545.5
bumblebox-01_2023-10-28_01-05-02	01	2023-10-28_01-05-02	42	5	1955.25	1162.0	1934.0	1155.0
bumblebox-01_2023-10-28_01-05-02	01	2023-10-28_01-05-02	42	4	2553.75	263.5	2567.0	292.5
bumblebox-01_2023-10-28_01-05-02	01	2023-10-28_01-05-02	43	7	2535.25	2127.5	2534.0	2097.5
bumblebox-01_2023-10-28_01-05-02	01	2023-10-28_01-05-02	43	9	2389.75	1927.25	2390.5	1949.0
bumblebox-01_2023-10-28_01-05-02	01	2023-10-28_01-05-02	43	10	2594.25	1794.75	2614.5	1815.0
bumblebox-01_2023-10-28_01-05-02	01	2023-10-28_01-05-02	43	6	2039.0	1762.25	2024.5	1781.0
bumblebox-01_2023-10-28_01-05-02	01	2023-10-28_01-05-02	43	2	1792.25	1557.25	1762.0	1543.5
bumblebox-01_2023-10-28_01-05-02	01	2023-10-28_01-05-02	43	1	1821.75	1057.75	1807.5	1071.0
bumblebox-01_2023-10-28_01-05-02	01	2023-10-28_01-05-02	43	12	2547.0	575.5	2548.5	550.0
bumblebox-01_2023-10-28_01-05-02	01	2023-10-28_01-05-02	44	9	2388.0	1927.25	2386.5	1949.5
bumblebox-01_2023-10-28_01-05-02	01	2023-10-28_01-05-02	44	10	2650.0	1840.5	2676.5	1853.0
bumblebox-01_2023-10-28_01-05-02	01	2023-10-28_01-05-02	44	6	2027.0	1751.5	2014.0	1772.0
bumblebox-01_2023-10-28_01-05-02	01	2023-10-28_01-05-02	44	2	1786.5	1560.5	1756.5	1545.5
bumblebox-01_2023-10-28_01-05-02	01	2023-10-28_01-05-02	44	5	1962.75	1173.75	1938.5	1163.0
bumblebox-01_2023-10-28_01-05-02	01	2023-10-28_01-05-02	44	1	1818.5	1065.5	1803.5	1082.0
bumblebox-01_2023-10-28_01-05-02	01	2023-10-28_01-05-02	44	12	2546.75	573.75	2548.5	547.0
bumblebox-01_2023-10-28_01-05-02	01	2023-10-28_01-05-02	44	7	2311.5	2215.0	2282.5	2203.0
bumblebox-01_2023-10-28_01-05-02	01	2023-10-28_01-05-02	45	7	2185.25	2324.25	2161.5	2333.0
bumblebox-01_2023-10-28_01-05-02	01	2023-10-28_01-05-02	45	9	2385.0	1929.0	2384.0	1950.5
bumblebox-01_2023-10-28_01-05-02	01	2023-10-28_01-05-02	45	10	2787.75	1921.5	2812.0	1937.5
bumblebox-01_2023-10-28_01-05-02	01	2023-10-28_01-05-02	45	6	2021.0	1753.25	2009.0	1772.5
bumblebox-01_2023-10-28_01-05-02	01	2023-10-28_01-05-02	45	5	1957.5	1169.5	1937.0	1160.0
bumblebox-01_2023-10-28_01-05-02	01	2023-10-28_01-05-02	45	1	1814.5	1058.25	1800.5	1075.0
bumblebox-01_2023-10-28_01-05-02	01	2023-10-28_01-05-02	45	12	2544.5	570.5	2546.0	543.5
bumblebox-01_2023-10-28_01-05-02	01	2023-10-28_01-05-02	45	2	1785.25	1559.5	1756.5	1542.5
bumblebox-01_2023-10-28_01-05-02	01	2023-10-28_01-05-02	46	7	2128.5	2375.25	2099.0	2375.5
bumblebox-01_2023-10-28_01-05-02	01	2023-10-28_01-05-02	46	9	2385.25	1927.75	2385.5	1950.0
bumblebox-01_2023-10-28_01-05-02	01	2023-10-28_01-05-02	46	6	2020.0	1747.25	2008.0	1771.0
bumblebox-01_2023-10-28_01-05-02	01	2023-10-28_01-05-02	46	5	1952.5	1142.0	1935.0	1137.0
bumblebox-01_2023-10-28_01-05-02	01	2023-10-28_01-05-02	46	1	1812.75	1053.5	1797.0	1069.0
bumblebox-01_2023-10-28_01-05-02	01	2023-10-28_01-05-02	46	12	2542.5	572.0	2545.0	545.5
bumblebox-01_2023-10-28_01-05-02	01	2023-10-28_01-05-02	46	10	2916.75	2011.0	2942.5	2023.5
bumblebox-01_2023-10-28_01-05-02	01	2023-10-28_01-05-02	46	2	1792.0	1553.75	1762.0	1538.5
bumblebox-01_2023-10-28_01-05-02	01	2023-10-28_01-05-02	47	7	1955.25	2596.0	1925.5	2604.5
bumblebox-01_2023-10-28_01-05-02	01	2023-10-28_01-05-02	47	10	3062.5	2054.75	3091.5	2061.0
bumblebox-01_2023-10-28_01-05-02	01	2023-10-28_01-05-02	47	9	2386.5	1919.25	2388.0	1941.0
bumblebox-01_2023-10-28_01-05-02	01	2023-10-28_01-05-02	47	6	2023.75	1753.25	2015.0	1781.0
bumblebox-01_2023-10-28_01-05-02	01	2023-10-28_01-05-02	47	2	1807.5	1572.75	1774.5	1566.0
bumblebox-01_2023-10-28_01-05-02	01	2023-10-28_01-05-02	47	5	1940.5	1131.25	1926.5	1127.5
bumblebox-01_2023-10-28_01-05-02	01	2023-10-28_01-05-02	47	1	1810.5	1049.5	1794.5	1065.5
bumblebox-01_2023-10-28_01-05-02	01	2023-10-28_01-05-02	47	12	2543.75	569.25	2546.0	542.5
bumblebox-01_2023-10-28_01-05-02	01	2023-10-28_01-05-02	48	7	1901.0	2537.0	1869.5	2531.0
bumblebox-01_2023-10-28_01-05-02	01	2023-10-28_01-05-02	48	9	2385.5	1924.25	2386.0	1946.0
bumblebox-01_2023-10-28_01-05-02	01	2023-10-28_01-05-02	48	6	2024.25	1749.0	2012.0	1773.5
bumblebox-01_2023-10-28_01-05-02	01	2023-10-28_01-05-02	48	2	1784.5	1570.5	1750.5	1569.5
bumblebox-01_2023-10-28_01-05-02	01	2023-10-28_01-05-02	48	1	1800.75	1048.75	1786.0	1065.0
bumblebox-01_2023-10-28_01-05-02	01	2023-10-28_01-05-02	48	12	2544.25	571.0	2546.5	544.0
bumblebox-01_2023-10-28_01-05-02	01	2023-10-28_01-05-02	48	10	3164.25	2023.0	3193.0	2019.0
bumblebox-01_2023-10-28_01-05-02	01	2023-10-28_01-05-02	48	8	2003.0	1574.0	1976.0	1559.0
bumblebox-01_2023-10-28_01-05-02	01	2023-10-28_01-05-02	49	9	2389.75	1922.0	2391.5	1942.5
bumblebox-01_2023-10-28_01-05-02	01	2023-10-28_01-05-02	49	6	2025.5	1757.75	2013.5	1781.5
bumblebox-01_2023-10-28_01-05-02	01	2023-10-28_01-05-02	49	5	1945.5	1176.5	1915.0	1170.0
bumblebox-01_2023-10-28_01-05-02	01	2023-10-28_01-05-02	49	1	1790.0	1047.0	1775.5	1064.0
bumblebox-01_2023-10-28_01-05-02	01	2023-10-28_01-05-02	49	12	2542.5	570.5	2544.5	543.5
bumblebox-01_2023-10-28_01-05-02	01	2023-10-28_01-05-02	49	7	1894.5	2539.5	1863.0	2535.5
bumblebox-01_2023-10-28_01-05-02	01	2023-10-28_01-05-02	49	10	3201.5	2037.5	3227.5	2049.0
bumblebox-01_2023-10-28_01-05-02	01	2023-10-28_01-05-02	49	8	1928.25	1537.25	1900.5	1524.5
bumblebox-01_2023-10-28_01-05-02	01	2023-10-28_01-05-02	50	9	2392.75	1921.5	2392.5	1943.0
bumblebox-01_2023-10-28_01-05-02	01	2023-10-28_01-05-02	50	6	2037.25	1738.0	2024.0	1762.5
bumblebox-01_2023-10-28_01-05-02	01	2023-10-28_01-05-02	50	5	1926.75	1203.5	1893.5	1209.0
bumblebox-01_2023-10-28_01-05-02	01	2023-10-28_01-05-02	50	1	1787.0	1049.25	1772.5	1066.0
bumblebox-01_2023-10-28_01-05-02	01	2023-10-28_01-05-02	50	12	2540.0	576.5	2542.0	550.0
bumblebox-01_2023-10-28_01-05-02	01	2023-10-28_01-05-02	50	7	1899.75	2532.25	1867.5	2529.0
bumblebox-01_2023-10-28_01-05-02	01	2023-10-28_01-05-02	50	10	3178.25	2093.75	3197.5	2113.5
bumblebox-01_2023-10-28_01-05-02	01	2023-10-28_01-05-02	50	8	1902.5	1545.0	1875.0	1530.5
bumblebox-01_2023-10-28_01-05-02	01	2023-10-28_01-05-02	50	2	1676.75	1507.0	1648.0	1490.5
bumblebox-01_2023-10-28_01-05-02	01	2023-10-28_01-05-02	51	9	2389.0	1921.25	2388.5	1942.5
bumblebox-01_2023-10-28_01-05-02	01	2023-10-28_01-05-02	51	6	2032.5	1738.5	2019.0	1764.0
bumblebox-01_2023-10-28_01-05-02	01	2023-10-28_01-05-02	51	2	1666.75	1486.75	1641.0	1465.5
bumblebox-01_2023-10-28_01-05-02	01	2023-10-28_01-05-02	51	5	1901.0	1217.25	1874.0	1236.5
bumblebox-01_2023-10-28_01-05-02	01	2023-10-28_01-05-02	51	12	2543.5	581.25	2545.5	555.0
bumblebox-01_2023-10-28_01-05-02	01	2023-10-28_01-05-02	51	4	2591.25	326.25	2587.0	346.5
bumblebox-01_2023-10-28_01-05-02	01	2023-10-28_01-05-02	51	10	3155.0	2133.5	3169.5	2157.5
