## Supplementary material for "The BumbleBox: An open-source platform for quantifying behavior in bumblebee colonies": Sample BumbleBox Data Output: bumblebox-01_2023-10-28_01-45-02_averages.csv

filename	ID	average distance from center	average speed	frames tracked in video
bumblebox-01_2023-10-28_01-45-02	0	192.0	14.0	20
bumblebox-01_2023-10-28_01-45-02	1	733.0	56.0	24
bumblebox-01_2023-10-28_01-45-02	2	483.0	73.0	21
bumblebox-01_2023-10-28_01-45-02	4	347.0	19.0	17
bumblebox-01_2023-10-28_01-45-02	5	545.0	45.0	15
bumblebox-01_2023-10-28_01-45-02	6	568.0	40.0	27
bumblebox-01_2023-10-28_01-45-02	8	521.0	3.0	27
bumblebox-01_2023-10-28_01-45-02	10	682.0	1.0	52
bumblebox-01_2023-10-28_01-45-02	11	332.0	17.0	48
bumblebox-01_2023-10-28_01-45-02	12	644.0	45.0	20
bumblebox-01_2023-10-28_01-45-02	14	748.0	0.0	52
bumblebox-01_2023-10-28_01-45-02	15	521.0	36.0	46
