## Supplementary material for "The BumbleBox: An open-source platform for quantifying behavior in bumblebee colonies": Sample BumbleBox Data Output: bumblebox-01_2023-10-28_01-45-02_contacts.csv

	frame	ID	2	6	8	10	11	12	14	15	0	5	1	4
0	0	2		0.0	0.0	0.0	0.0	0.0	0.0	0.0
1	0	6	0.0		0.0	0.0	0.0	0.0	0.0	0.0
2	0	8	0.0	0.0		0.0	1.0	0.0	0.0	0.0
3	0	10	0.0	0.0	0.0		0.0	0.0	0.0	0.0
4	0	11	0.0	0.0	1.0	0.0		0.0	0.0	0.0
5	0	12	0.0	0.0	0.0	0.0	0.0		0.0	0.0
6	0	14	0.0	0.0	0.0	0.0	0.0	0.0		0.0
7	0	15	0.0	0.0	0.0	0.0	0.0	0.0	0.0
8	1	0	0.0	0.0	0.0	0.0	0.0	0.0	0.0	0.0
9	1	2		0.0	0.0	0.0	0.0	0.0	0.0	0.0	0.0
10	1	6	0.0		0.0	0.0	0.0	0.0	0.0	0.0	0.0
11	1	8	0.0	0.0		0.0	1.0	0.0	0.0	0.0	0.0
12	1	10	0.0	0.0	0.0		0.0	0.0	0.0	0.0	0.0
13	1	11	0.0	0.0	1.0	0.0		0.0	0.0	0.0	0.0
14	1	12	0.0	0.0	0.0	0.0	0.0		0.0	0.0	0.0
15	1	14	0.0	0.0	0.0	0.0	0.0	0.0		0.0	0.0
16	1	15	0.0	0.0	0.0	0.0	0.0	0.0	0.0		0.0
17	2	0	0.0		0.0	0.0	0.0	0.0	0.0	0.0		0.0
18	2	2			0.0	0.0	0.0	0.0	0.0	0.0	0.0	0.0
19	2	5	0.0		0.0	0.0	0.0	0.0	0.0	0.0	0.0
20	2	8	0.0			0.0	1.0	0.0	0.0	0.0	0.0	0.0
21	2	10	0.0		0.0		0.0	0.0	0.0	0.0	0.0	0.0
22	2	11	0.0		1.0	0.0		0.0	0.0	0.0	0.0	0.0
23	2	12	0.0		0.0	0.0	0.0		0.0	0.0	0.0	0.0
24	2	14	0.0		0.0	0.0	0.0	0.0		0.0	0.0	0.0
25	2	15	0.0		0.0	0.0	0.0	0.0	0.0		0.0	0.0
26	3	0	0.0		0.0	0.0	0.0	0.0	0.0	0.0		0.0
27	3	2			0.0	0.0	0.0	0.0	0.0	0.0	0.0	0.0
28	3	5	0.0		0.0	0.0	0.0	0.0	0.0	0.0	0.0
29	3	8	0.0			0.0	1.0	0.0	0.0	0.0	0.0	0.0
30	3	10	0.0		0.0		0.0	0.0	0.0	0.0	0.0	0.0
31	3	11	0.0		1.0	0.0		0.0	0.0	0.0	0.0	0.0
32	3	12	0.0		0.0	0.0	0.0		0.0	0.0	0.0	0.0
33	3	14	0.0		0.0	0.0	0.0	0.0		0.0	0.0	0.0
34	3	15	0.0		0.0	0.0	0.0	0.0	0.0		0.0	0.0
35	4	0		0.0		0.0	0.0	0.0	0.0	0.0		0.0
36	4	5		0.0		0.0	0.0	0.0	0.0	0.0	0.0
37	4	6				0.0	0.0	0.0	0.0	1.0	0.0	0.0
38	4	10		0.0			0.0	0.0	0.0	0.0	0.0	0.0
39	4	11		0.0		0.0		0.0	0.0	0.0	0.0	0.0
40	4	12		0.0		0.0	0.0		0.0	0.0	0.0	0.0
41	4	14		0.0		0.0	0.0	0.0		0.0	0.0	0.0
42	4	15		1.0		0.0	0.0	0.0	0.0		0.0	0.0
43	5	0				0.0	0.0	0.0	0.0	0.0
44	5	10					0.0	0.0	0.0	0.0	0.0
45	5	11				0.0		0.0	0.0	0.0	0.0
46	5	12				0.0	0.0		0.0	0.0	0.0
47	5	14				0.0	0.0	0.0		0.0	0.0
48	5	15				0.0	0.0	0.0	0.0		0.0
49	6	5				0.0	0.0	0.0	0.0	0.0
50	6	10					0.0	0.0	0.0	0.0		0.0
51	6	11				0.0		0.0	0.0	0.0		0.0
52	6	12				0.0	0.0		0.0	0.0		0.0
53	6	14				0.0	0.0	0.0		0.0		0.0
54	6	15				0.0	0.0	0.0	0.0			0.0
55	7	0		0.0	0.0	0.0	0.0	0.0	0.0	0.0
56	7	6			0.0	0.0	0.0	0.0	0.0	0.0	0.0
57	7	8		0.0		0.0	1.0	0.0	0.0	0.0	0.0
58	7	10		0.0	0.0		0.0	0.0	0.0	0.0	0.0
59	7	11		0.0	1.0	0.0		0.0	0.0	0.0	0.0
60	7	12		0.0	0.0	0.0	0.0		0.0	0.0	0.0
61	7	14		0.0	0.0	0.0	0.0	0.0		0.0	0.0
62	7	15		0.0	0.0	0.0	0.0	0.0	0.0		0.0
63	8	0		0.0		0.0	0.0		0.0	0.0
64	8	6				0.0	0.0		0.0	0.0	0.0
65	8	10		0.0			0.0		0.0	0.0	0.0
66	8	11		0.0		0.0			0.0	0.0	0.0
67	8	14		0.0		0.0	0.0			0.0	0.0
68	8	15		0.0		0.0	0.0		0.0		0.0
69	9	5		0.0	0.0	0.0	0.0	0.0	0.0	0.0
70	9	6			0.0	0.0	0.0	0.0	0.0	0.0		0.0
71	9	8		0.0		0.0	1.0	0.0	0.0	0.0		0.0
72	9	10		0.0	0.0		0.0	0.0	0.0	0.0		0.0
73	9	11		0.0	1.0	0.0		0.0	0.0	0.0		0.0
74	9	12		0.0	0.0	0.0	0.0		0.0	0.0		0.0
75	9	14		0.0	0.0	0.0	0.0	0.0		0.0		0.0
76	9	15		0.0	0.0	0.0	0.0	0.0	0.0			0.0
77	10	0		0.0	0.0	0.0	0.0		0.0	0.0
78	10	6			0.0	0.0	0.0		0.0	0.0	0.0
79	10	8		0.0		0.0	1.0		0.0	0.0	0.0
80	10	10		0.0	0.0		0.0		0.0	0.0	0.0
81	10	11		0.0	1.0	0.0			0.0	0.0	0.0
82	10	14		0.0	0.0	0.0	0.0			0.0	0.0
83	10	15		0.0	0.0	0.0	0.0		0.0		0.0
84	11	0	1.0	0.0	0.0	0.0	0.0		0.0	0.0		0.0
85	11	2		0.0	0.0	0.0	0.0		0.0	0.0	1.0	0.0
86	11	5	0.0	0.0	0.0	0.0	0.0		0.0	0.0	0.0
87	11	6	0.0		0.0	0.0	0.0		0.0	0.0	0.0	0.0
88	11	8	0.0	0.0		0.0	1.0		0.0	0.0	0.0	0.0
89	11	10	0.0	0.0	0.0		0.0		0.0	0.0	0.0	0.0
90	11	11	0.0	0.0	1.0	0.0			0.0	0.0	0.0	0.0
91	11	14	0.0	0.0	0.0	0.0	0.0			0.0	0.0	0.0
92	11	15	0.0	0.0	0.0	0.0	0.0		0.0		0.0	0.0
93	12	0	1.0	0.0		0.0	0.0		0.0	0.0
94	12	2		0.0		0.0	0.0		0.0	0.0	1.0
95	12	6	0.0			0.0	0.0		0.0	0.0	0.0
96	12	10	0.0	0.0			0.0		0.0	0.0	0.0
97	12	11	0.0	0.0		0.0			0.0	0.0	0.0
98	12	14	0.0	0.0		0.0	0.0			0.0	0.0
99	12	15	0.0	0.0		0.0	0.0		0.0		0.0
100	13	2		0.0	0.0	0.0	0.0		0.0	0.0
101	13	6	0.0		0.0	0.0	0.0		0.0	0.0
102	13	8	0.0	0.0		0.0	1.0		0.0	0.0
103	13	10	0.0	0.0	0.0		0.0		0.0	0.0
104	13	11	0.0	0.0	1.0	0.0			0.0	0.0
105	13	14	0.0	0.0	0.0	0.0	0.0			0.0
106	13	15	0.0	0.0	0.0	0.0	0.0		0.0
107	14	0	1.0	0.0		0.0	0.0		0.0	0.0
108	14	2		0.0		0.0	0.0		0.0	0.0	1.0
109	14	6	0.0			0.0	0.0		0.0	0.0	0.0
110	14	10	0.0	0.0			0.0		0.0	0.0	0.0
111	14	11	0.0	0.0		0.0			0.0	0.0	0.0
112	14	14	0.0	0.0		0.0	0.0			0.0	0.0
113	14	15	0.0	0.0		0.0	0.0		0.0		0.0
114	15	6				0.0	0.0		0.0	0.0
115	15	10		0.0			0.0		0.0	0.0
116	15	11		0.0		0.0			0.0	0.0
117	15	14		0.0		0.0	0.0			0.0
118	15	15		0.0		0.0	0.0		0.0
119	16	5		0.0		0.0	0.0		0.0	0.0
120	16	6				0.0	0.0		0.0	0.0		0.0
121	16	10		0.0			0.0		0.0	0.0		0.0
122	16	11		0.0		0.0			0.0	0.0		0.0
123	16	14		0.0		0.0	0.0			0.0		0.0
124	16	15		0.0		0.0	0.0		0.0			0.0
125	17	5		0.0		0.0	0.0		0.0
126	17	6				0.0	0.0		0.0			0.0
127	17	10		0.0			0.0		0.0			0.0
128	17	11		0.0		0.0			0.0			0.0
129	17	14		0.0		0.0	0.0					0.0
130	18	5		0.0		0.0	0.0		0.0
131	18	6				0.0	0.0		0.0			0.0
132	18	10		0.0			0.0		0.0			0.0
133	18	11		0.0		0.0			0.0			0.0
134	18	14		0.0		0.0	0.0					0.0
135	19	2		0.0	0.0	0.0	0.0		0.0			0.0
136	19	5	0.0	0.0	0.0	0.0	0.0		0.0
137	19	6	0.0		0.0	0.0	0.0		0.0			0.0
138	19	8	0.0	0.0		0.0	1.0		0.0			0.0
139	19	10	0.0	0.0	0.0		0.0		0.0			0.0
140	19	11	0.0	0.0	1.0	0.0			0.0			0.0
141	19	14	0.0	0.0	0.0	0.0	0.0					0.0
142	20	2		0.0		0.0	0.0	0.0	0.0			0.0
143	20	5	0.0	0.0		0.0	0.0	0.0	0.0
144	20	6	0.0			0.0	0.0	0.0	0.0			0.0
145	20	10	0.0	0.0			0.0	0.0	0.0			0.0
146	20	11	0.0	0.0		0.0		0.0	0.0			0.0
147	20	12	0.0	0.0		0.0	0.0		0.0			0.0
148	20	14	0.0	0.0		0.0	0.0	0.0				0.0
149	21	5		0.0	0.0	0.0	0.0	0.0	0.0
150	21	6			0.0	0.0	0.0	0.0	0.0			0.0
151	21	8		0.0		0.0	1.0	0.0	0.0			0.0
152	21	10		0.0	0.0		0.0	0.0	0.0			0.0
153	21	11		0.0	1.0	0.0		0.0	0.0			0.0
154	21	12		0.0	0.0	0.0	0.0		0.0			0.0
155	21	14		0.0	0.0	0.0	0.0	0.0				0.0
156	22	5		0.0		0.0	0.0	0.0	0.0
157	22	6				0.0	0.0	0.0	0.0			0.0
158	22	10		0.0			0.0	0.0	0.0			0.0
159	22	11		0.0		0.0		0.0	0.0			0.0
160	22	12		0.0		0.0	0.0		0.0			0.0
161	22	14		0.0		0.0	0.0	0.0				0.0
162	23	5		0.0	0.0	0.0	0.0	0.0	0.0	0.0
163	23	6			0.0	0.0	0.0	0.0	0.0	0.0		0.0
164	23	8		0.0		0.0	1.0	0.0	0.0	0.0		0.0
165	23	10		0.0	0.0		0.0	0.0	0.0	0.0		0.0
166	23	11		0.0	1.0	0.0		0.0	0.0	0.0		0.0
167	23	12		0.0	0.0	0.0	0.0		0.0	0.0		0.0
168	23	14		0.0	0.0	0.0	0.0	0.0		0.0		0.0
169	23	15		0.0	0.0	0.0	0.0	0.0	0.0			0.0
170	24	0		0.0	0.0	0.0	0.0	0.0	0.0	0.0		0.0
171	24	5		0.0	0.0	0.0	0.0	0.0	0.0	0.0	0.0
172	24	6			0.0	0.0	0.0	0.0	0.0	1.0	0.0	0.0
173	24	8		0.0		0.0	1.0	0.0	0.0	0.0	0.0	0.0
174	24	10		0.0	0.0		0.0	0.0	0.0	0.0	0.0	0.0
175	24	11		0.0	1.0	0.0		0.0	0.0	0.0	0.0	0.0
176	24	12		0.0	0.0	0.0	0.0		0.0	0.0	0.0	0.0
177	24	14		0.0	0.0	0.0	0.0	0.0		0.0	0.0	0.0
178	24	15		1.0	0.0	0.0	0.0	0.0	0.0		0.0	0.0
179	25	8				0.0	1.0	0.0	0.0	0.0
180	25	10			0.0		0.0	0.0	0.0	0.0
181	25	11			1.0	0.0		0.0	0.0	0.0
182	25	12			0.0	0.0	0.0		0.0	0.0
183	25	14			0.0	0.0	0.0	0.0		0.0
184	25	15			0.0	0.0	0.0	0.0	0.0
185	26	0		0.0		0.0	0.0	0.0	0.0	0.0
186	26	6				0.0	0.0	0.0	0.0	0.0	0.0
187	26	10		0.0			0.0	0.0	0.0	0.0	0.0
188	26	11		0.0		0.0		0.0	0.0	0.0	0.0
189	26	12		0.0		0.0	0.0		0.0	0.0	0.0
190	26	14		0.0		0.0	0.0	0.0		0.0	0.0
191	26	15		0.0		0.0	0.0	0.0	0.0		0.0
192	27	0		0.0	0.0	0.0	0.0	0.0	0.0	0.0
193	27	6			0.0	0.0	0.0	0.0	0.0	0.0	0.0
194	27	8		0.0		0.0	0.0	0.0	0.0	0.0	0.0
195	27	10		0.0	0.0		0.0	0.0	0.0	0.0	0.0
196	27	11		0.0	0.0	0.0		0.0	0.0	0.0	0.0
197	27	12		0.0	0.0	0.0	0.0		0.0	0.0	0.0
198	27	14		0.0	0.0	0.0	0.0	0.0		0.0	0.0
199	27	15		0.0	0.0	0.0	0.0	0.0	0.0		0.0
200	28	0		0.0	0.0	0.0	0.0		0.0	0.0			0.0
201	28	1		1.0	0.0	0.0	0.0		0.0	0.0	0.0
202	28	6			0.0	0.0	0.0		0.0	0.0	0.0		1.0
203	28	8		0.0		0.0	0.0		0.0	0.0	0.0		0.0
204	28	10		0.0	0.0		0.0		0.0	0.0	0.0		0.0
205	28	11		0.0	0.0	0.0			0.0	0.0	0.0		0.0
206	28	14		0.0	0.0	0.0	0.0			0.0	0.0		0.0
207	28	15		0.0	0.0	0.0	0.0		0.0		0.0		0.0
208	29	1		1.0		0.0	0.0		0.0	0.0
209	29	6				0.0	0.0		0.0	0.0			1.0
210	29	10		0.0			0.0		0.0	0.0			0.0
211	29	11		0.0		0.0			0.0	0.0			0.0
212	29	14		0.0		0.0	0.0			0.0			0.0
213	29	15		0.0		0.0	0.0		0.0				0.0
214	30	1		1.0		0.0	0.0		0.0	0.0
215	30	6				0.0	0.0		0.0	0.0			1.0
216	30	10		0.0			0.0		0.0	0.0			0.0
217	30	11		0.0		0.0			0.0	0.0			0.0
218	30	14		0.0		0.0	0.0			0.0			0.0
219	30	15		0.0		0.0	0.0		0.0				0.0
220	31	1		1.0	0.0	0.0	0.0		0.0	0.0
221	31	6			0.0	0.0	0.0		0.0	1.0			1.0
222	31	8		0.0		0.0	1.0		0.0	0.0			0.0
223	31	10		0.0	0.0		0.0		0.0	0.0			0.0
224	31	11		0.0	1.0	0.0			0.0	0.0			0.0
225	31	14		0.0	0.0	0.0	0.0			0.0			0.0
226	31	15		1.0	0.0	0.0	0.0		0.0				0.0
227	32	1	0.0			0.0	0.0		0.0	0.0
228	32	2				0.0	0.0		0.0	0.0			0.0
229	32	10	0.0				0.0		0.0	0.0			0.0
230	32	11	0.0			0.0			0.0	0.0			0.0
231	32	14	0.0			0.0	0.0			0.0			0.0
232	32	15	0.0			0.0	0.0		0.0				0.0
233	33	1			0.0	0.0	0.0		0.0	0.0
234	33	8				0.0	1.0		0.0	0.0			0.0
235	33	10			0.0		0.0		0.0	0.0			0.0
236	33	11			1.0	0.0			0.0	0.0			0.0
237	33	14			0.0	0.0	0.0			0.0			0.0
238	33	15			0.0	0.0	0.0		0.0				0.0
239	34	1	0.0		0.0	0.0	0.0		0.0	0.0
240	34	2			0.0	0.0	0.0		0.0	0.0			0.0
241	34	8	0.0			0.0	0.0		0.0	0.0			0.0
242	34	10	0.0		0.0		0.0		0.0	0.0			0.0
243	34	11	0.0		0.0	0.0			0.0	0.0			0.0
244	34	14	0.0		0.0	0.0	0.0			0.0			0.0
245	34	15	0.0		0.0	0.0	0.0		0.0				0.0
246	35	1	0.0			0.0	0.0		0.0	0.0				0.0
247	35	2				0.0	0.0		0.0	0.0			0.0	0.0
248	35	4	0.0			0.0	0.0		0.0	0.0			0.0
249	35	10	0.0				0.0		0.0	0.0			0.0	0.0
250	35	11	0.0			0.0			0.0	0.0			0.0	0.0
251	35	14	0.0			0.0	0.0			0.0			0.0	0.0
252	35	15	0.0			0.0	0.0		0.0				0.0	0.0
253	36	1	0.0			0.0			0.0	0.0				0.0
254	36	2				0.0			0.0	0.0			0.0	0.0
255	36	4	0.0			0.0			0.0	0.0			0.0
256	36	10	0.0						0.0	0.0			0.0	0.0
257	36	14	0.0			0.0				0.0			0.0	0.0
258	36	15	0.0			0.0			0.0				0.0	0.0
259	37	1	0.0			0.0	0.0		0.0	0.0				0.0
260	37	2				0.0	0.0		0.0	0.0			0.0	0.0
261	37	4	0.0			0.0	0.0		0.0	0.0			0.0
262	37	10	0.0				0.0		0.0	0.0			0.0	0.0
263	37	11	0.0			0.0			0.0	0.0			0.0	0.0
264	37	14	0.0			0.0	0.0			0.0			0.0	0.0
265	37	15	0.0			0.0	0.0		0.0				0.0	0.0
266	38	0	0.0		0.0	0.0			0.0	0.0			0.0	0.0
267	38	1	0.0		0.0	0.0			0.0	0.0	0.0			0.0
268	38	2			0.0	0.0			0.0	0.0	0.0		0.0	0.0
269	38	4	0.0		0.0	0.0			0.0	0.0	0.0		0.0
270	38	8	0.0			0.0			0.0	0.0	0.0		0.0	0.0
271	38	10	0.0		0.0				0.0	0.0	0.0		0.0	0.0
272	38	14	0.0		0.0	0.0				0.0	0.0		0.0	0.0
273	38	15	0.0		0.0	0.0			0.0		0.0		0.0	0.0
274	39	0	0.0			0.0	0.0		0.0	0.0			0.0	1.0
275	39	1	0.0			0.0	0.0		0.0	0.0	0.0			0.0
276	39	2				0.0	0.0		0.0	0.0	0.0		0.0	0.0
277	39	4	0.0			0.0	0.0		0.0	0.0	1.0		0.0
278	39	10	0.0				0.0		0.0	0.0	0.0		0.0	0.0
279	39	11	0.0			0.0			0.0	0.0	0.0		0.0	0.0
280	39	14	0.0			0.0	0.0			0.0	0.0		0.0	0.0
281	39	15	0.0			0.0	0.0		0.0		0.0		0.0	0.0
282	40	0	0.0			0.0	0.0		0.0	0.0			0.0	1.0
283	40	1	0.0			0.0	0.0		0.0	0.0	0.0			0.0
284	40	2				0.0	0.0		0.0	0.0	0.0		0.0	0.0
285	40	4	0.0			0.0	0.0		0.0	0.0	1.0		0.0
286	40	10	0.0				0.0		0.0	0.0	0.0		0.0	0.0
287	40	11	0.0			0.0			0.0	0.0	0.0		0.0	0.0
288	40	14	0.0			0.0	0.0			0.0	0.0		0.0	0.0
289	40	15	0.0			0.0	0.0		0.0		0.0		0.0	0.0
290	41	1	0.0			0.0	0.0		0.0	0.0				0.0
291	41	2				0.0	0.0		0.0	0.0			0.0	0.0
292	41	4	0.0			0.0	0.0		0.0	0.0			0.0
293	41	10	0.0				0.0		0.0	0.0			0.0	0.0
294	41	11	0.0			0.0			0.0	0.0			0.0	0.0
295	41	14	0.0			0.0	0.0			0.0			0.0	0.0
296	41	15	0.0			0.0	0.0		0.0				0.0	0.0
297	42	1	0.0		0.0	0.0	0.0		0.0	0.0				0.0
298	42	2			0.0	0.0	0.0		0.0	0.0			0.0	0.0
299	42	4	0.0		0.0	0.0	0.0		0.0	0.0			0.0
300	42	8	0.0			0.0	0.0		0.0	0.0			0.0	0.0
301	42	10	0.0		0.0		0.0		0.0	0.0			0.0	0.0
302	42	11	0.0		0.0	0.0			0.0	0.0			0.0	0.0
303	42	14	0.0		0.0	0.0	0.0			0.0			0.0	0.0
304	42	15	0.0		0.0	0.0	0.0		0.0				0.0	0.0
305	43	1	0.0		0.0	0.0	0.0		0.0	0.0				0.0
306	43	2			0.0	0.0	0.0		0.0	0.0			0.0	0.0
307	43	4	0.0		0.0	0.0	0.0		0.0	0.0			0.0
308	43	8	0.0			0.0	0.0		0.0	0.0			0.0	0.0
309	43	10	0.0		0.0		0.0		0.0	0.0			0.0	0.0
310	43	11	0.0		0.0	0.0			0.0	0.0			0.0	0.0
311	43	14	0.0		0.0	0.0	0.0			0.0			0.0	0.0
312	43	15	0.0		0.0	0.0	0.0		0.0				0.0	0.0
313	44	1			0.0	0.0	0.0		0.0	0.0				0.0
314	44	4			0.0	0.0	0.0		0.0	0.0			0.0
315	44	8				0.0	0.0		0.0	0.0			0.0	0.0
316	44	10			0.0		0.0		0.0	0.0			0.0	0.0
317	44	11			0.0	0.0			0.0	0.0			0.0	0.0
318	44	14			0.0	0.0	0.0			0.0			0.0	0.0
319	44	15			0.0	0.0	0.0		0.0				0.0	0.0
320	45	0				0.0			0.0	0.0			0.0	1.0
321	45	1				0.0			0.0	0.0	0.0			0.0
322	45	4				0.0			0.0	0.0	1.0		0.0
323	45	10							0.0	0.0	0.0		0.0	0.0
324	45	14				0.0				0.0	0.0		0.0	0.0
325	45	15				0.0			0.0		0.0		0.0	0.0
326	46	1				0.0	0.0		0.0	0.0				0.0
327	46	4				0.0	0.0		0.0	0.0			0.0
328	46	10					0.0		0.0	0.0			0.0	0.0
329	46	11				0.0			0.0	0.0			0.0	0.0
330	46	14				0.0	0.0			0.0			0.0	0.0
331	46	15				0.0	0.0		0.0				0.0	0.0
332	47	1			0.0	0.0			0.0	0.0				0.0
333	47	4			0.0	0.0			0.0	0.0			0.0
334	47	8				0.0			0.0	0.0			0.0	0.0
335	47	10			0.0				0.0	0.0			0.0	0.0
336	47	14			0.0	0.0				0.0			0.0	0.0
337	47	15			0.0	0.0			0.0				0.0	0.0
338	48	0				0.0	0.0		0.0	0.0			0.0	1.0
339	48	1				0.0	0.0		0.0	0.0	0.0			0.0
340	48	4				0.0	0.0		0.0	0.0	1.0		0.0
341	48	10					0.0		0.0	0.0	0.0		0.0	0.0
342	48	11				0.0			0.0	0.0	0.0		0.0	0.0
343	48	14				0.0	0.0			0.0	0.0		0.0	0.0
344	48	15				0.0	0.0		0.0		0.0		0.0	0.0
345	49	1			0.0	0.0	0.0	0.0	0.0	0.0				0.0
346	49	4			0.0	0.0	0.0	0.0	0.0	0.0			0.0
347	49	8				0.0	0.0	0.0	0.0	0.0			0.0	0.0
348	49	10			0.0		0.0	0.0	0.0	0.0			0.0	0.0
349	49	11			0.0	0.0		0.0	0.0	0.0			0.0	0.0
350	49	12			0.0	0.0	0.0		0.0	0.0			0.0	0.0
351	49	14			0.0	0.0	0.0	0.0		0.0			0.0	0.0
352	49	15			0.0	0.0	0.0	0.0	0.0				0.0	0.0
353	50	1			0.0	0.0	0.0	0.0	0.0	0.0				0.0
354	50	4			0.0	0.0	0.0	0.0	0.0	0.0			0.0
355	50	8				0.0	0.0	0.0	0.0	0.0			0.0	0.0
356	50	10			0.0		0.0	0.0	0.0	0.0			0.0	0.0
357	50	11			0.0	0.0		0.0	0.0	0.0			0.0	0.0
358	50	12			0.0	0.0	0.0		0.0	0.0			0.0	0.0
359	50	14			0.0	0.0	0.0	0.0		0.0			0.0	0.0
360	50	15			0.0	0.0	0.0	0.0	0.0				0.0	0.0
361	51	1			0.0	0.0	0.0	0.0	0.0	0.0				0.0
362	51	4			0.0	0.0	0.0	0.0	0.0	0.0			0.0
363	51	8				0.0	0.0	0.0	0.0	0.0			0.0	0.0
364	51	10			0.0		0.0	0.0	0.0	0.0			0.0	0.0
365	51	11			0.0	0.0		0.0	0.0	0.0			0.0	0.0
366	51	12			0.0	0.0	0.0		0.0	0.0			0.0	0.0
367	51	14			0.0	0.0	0.0	0.0		0.0			0.0	0.0
368	51	15			0.0	0.0	0.0	0.0	0.0				0.0	0.0
