## Supplementary material for "The BumbleBox: An open-source platform for quantifying behavior in bumblebee colonies": Sample BumbleBox Data Output: bumblebox-01_2023-10-28_01-55-03_raw.csv

filename	colony number	datetime	frame	ID	centroidX	centroidY	frontX	frontY
bumblebox-01_2023-10-28_01-55-03	01	2023-10-28_01-55-03	0	15	2324.25	1922.75	2310.0	1953.0
bumblebox-01_2023-10-28_01-55-03	01	2023-10-28_01-55-03	0	12	2058.5	1829.5	2074.5	1848.5
bumblebox-01_2023-10-28_01-55-03	01	2023-10-28_01-55-03	0	8	1787.0	1283.5	1754.0	1278.5
bumblebox-01_2023-10-28_01-55-03	01	2023-10-28_01-55-03	0	5	1644.5	1129.0	1672.0	1146.5
bumblebox-01_2023-10-28_01-55-03	01	2023-10-28_01-55-03	0	10	2965.0	1113.75	2990.5	1117.0
bumblebox-01_2023-10-28_01-55-03	01	2023-10-28_01-55-03	0	11	2226.25	581.0	2230.5	555.0
bumblebox-01_2023-10-28_01-55-03	01	2023-10-28_01-55-03	0	14	1193.25	2267.5	1207.0	2240.0
bumblebox-01_2023-10-28_01-55-03	01	2023-10-28_01-55-03	0	2	1535.5	1506.0	1524.5	1504.0
bumblebox-01_2023-10-28_01-55-03	01	2023-10-28_01-55-03	1	15	2299.0	1931.0	2286.5	1961.0
bumblebox-01_2023-10-28_01-55-03	01	2023-10-28_01-55-03	1	12	2059.75	1832.25	2070.0	1860.0
bumblebox-01_2023-10-28_01-55-03	01	2023-10-28_01-55-03	1	2	1535.75	1511.5	1521.5	1507.5
bumblebox-01_2023-10-28_01-55-03	01	2023-10-28_01-55-03	1	8	1779.5	1286.75	1747.5	1279.5
bumblebox-01_2023-10-28_01-55-03	01	2023-10-28_01-55-03	1	5	1651.25	1131.25	1678.5	1149.5
bumblebox-01_2023-10-28_01-55-03	01	2023-10-28_01-55-03	1	10	3007.25	1104.25	3034.5	1103.0
bumblebox-01_2023-10-28_01-55-03	01	2023-10-28_01-55-03	1	11	2227.25	587.75	2228.5	561.0
bumblebox-01_2023-10-28_01-55-03	01	2023-10-28_01-55-03	1	14	1193.0	2267.5	1207.5	2240.5
bumblebox-01_2023-10-28_01-55-03	01	2023-10-28_01-55-03	2	15	2310.25	1961.75	2312.0	1992.0
bumblebox-01_2023-10-28_01-55-03	01	2023-10-28_01-55-03	2	12	2040.5	1867.5	2047.5	1899.0
bumblebox-01_2023-10-28_01-55-03	01	2023-10-28_01-55-03	2	2	1543.5	1513.5	1527.5	1510.5
bumblebox-01_2023-10-28_01-55-03	01	2023-10-28_01-55-03	2	8	1782.75	1296.5	1751.5	1285.0
bumblebox-01_2023-10-28_01-55-03	01	2023-10-28_01-55-03	2	5	1622.75	1114.75	1649.5	1131.5
bumblebox-01_2023-10-28_01-55-03	01	2023-10-28_01-55-03	2	10	3000.0	1111.5	3028.5	1113.0
bumblebox-01_2023-10-28_01-55-03	01	2023-10-28_01-55-03	2	11	2226.5	588.5	2228.0	562.5
bumblebox-01_2023-10-28_01-55-03	01	2023-10-28_01-55-03	2	14	1192.75	2267.25	1207.0	2240.0
bumblebox-01_2023-10-28_01-55-03	01	2023-10-28_01-55-03	3	15	2287.0	1998.0	2289.0	2027.5
bumblebox-01_2023-10-28_01-55-03	01	2023-10-28_01-55-03	3	12	2043.5	1886.0	2047.5	1918.5
bumblebox-01_2023-10-28_01-55-03	01	2023-10-28_01-55-03	3	8	1784.25	1286.75	1755.0	1272.0
bumblebox-01_2023-10-28_01-55-03	01	2023-10-28_01-55-03	3	10	2999.75	1119.25	3028.0	1121.0
bumblebox-01_2023-10-28_01-55-03	01	2023-10-28_01-55-03	3	5	1594.0	1111.25	1618.5	1123.5
bumblebox-01_2023-10-28_01-55-03	01	2023-10-28_01-55-03	3	11	2226.25	589.0	2227.5	563.0
bumblebox-01_2023-10-28_01-55-03	01	2023-10-28_01-55-03	3	14	1193.0	2267.5	1207.5	2240.5
bumblebox-01_2023-10-28_01-55-03	01	2023-10-28_01-55-03	3	2	1569.75	1574.25	1545.0	1572.5
bumblebox-01_2023-10-28_01-55-03	01	2023-10-28_01-55-03	4	15	2293.0	2017.5	2287.0	2046.0
bumblebox-01_2023-10-28_01-55-03	01	2023-10-28_01-55-03	4	12	2029.0	1886.25	2032.0	1919.0
bumblebox-01_2023-10-28_01-55-03	01	2023-10-28_01-55-03	4	8	1780.0	1292.75	1750.0	1278.5
bumblebox-01_2023-10-28_01-55-03	01	2023-10-28_01-55-03	4	5	1588.5	1139.75	1606.5	1157.5
bumblebox-01_2023-10-28_01-55-03	01	2023-10-28_01-55-03	4	10	3025.5	1134.75	3054.5	1140.5
bumblebox-01_2023-10-28_01-55-03	01	2023-10-28_01-55-03	4	11	2225.25	591.75	2225.0	565.5
bumblebox-01_2023-10-28_01-55-03	01	2023-10-28_01-55-03	4	14	1193.25	2267.0	1208.0	2239.5
bumblebox-01_2023-10-28_01-55-03	01	2023-10-28_01-55-03	4	2	1585.25	1581.25	1562.0	1578.5
bumblebox-01_2023-10-28_01-55-03	01	2023-10-28_01-55-03	5	15	2263.25	2032.75	2252.5	2060.0
bumblebox-01_2023-10-28_01-55-03	01	2023-10-28_01-55-03	5	12	2029.5	1893.25	2033.0	1925.5
bumblebox-01_2023-10-28_01-55-03	01	2023-10-28_01-55-03	5	8	1775.25	1299.0	1745.5	1284.5
bumblebox-01_2023-10-28_01-55-03	01	2023-10-28_01-55-03	5	5	1536.0	1198.5	1548.0	1225.0
bumblebox-01_2023-10-28_01-55-03	01	2023-10-28_01-55-03	5	10	3022.25	1137.5	3051.5	1144.0
bumblebox-01_2023-10-28_01-55-03	01	2023-10-28_01-55-03	5	11	2224.5	588.0	2225.5	562.0
bumblebox-01_2023-10-28_01-55-03	01	2023-10-28_01-55-03	5	14	1193.25	2267.0	1208.0	2239.5
bumblebox-01_2023-10-28_01-55-03	01	2023-10-28_01-55-03	6	3	2043.25	2944.75	2056.5	2916.5
bumblebox-01_2023-10-28_01-55-03	01	2023-10-28_01-55-03	6	15	2276.25	2032.5	2267.0	2059.5
bumblebox-01_2023-10-28_01-55-03	01	2023-10-28_01-55-03	6	12	2045.5	1923.75	2052.5	1955.5
bumblebox-01_2023-10-28_01-55-03	01	2023-10-28_01-55-03	6	8	1775.25	1306.25	1745.5	1291.5
bumblebox-01_2023-10-28_01-55-03	01	2023-10-28_01-55-03	6	5	1528.25	1213.0	1540.5	1240.0
bumblebox-01_2023-10-28_01-55-03	01	2023-10-28_01-55-03	6	10	3058.25	1146.5	3087.5	1149.5
bumblebox-01_2023-10-28_01-55-03	01	2023-10-28_01-55-03	6	11	2224.75	587.75	2226.0	561.5
bumblebox-01_2023-10-28_01-55-03	01	2023-10-28_01-55-03	6	14	1193.0	2267.75	1207.5	2240.5
bumblebox-01_2023-10-28_01-55-03	01	2023-10-28_01-55-03	7	15	2277.75	2021.75	2272.5	2050.5
bumblebox-01_2023-10-28_01-55-03	01	2023-10-28_01-55-03	7	12	2029.5	1882.5	2037.5	1914.5
bumblebox-01_2023-10-28_01-55-03	01	2023-10-28_01-55-03	7	8	1770.0	1311.25	1740.0	1298.0
bumblebox-01_2023-10-28_01-55-03	01	2023-10-28_01-55-03	7	5	1529.5	1214.75	1544.0	1241.0
bumblebox-01_2023-10-28_01-55-03	01	2023-10-28_01-55-03	7	11	2225.0	587.25	2226.5	561.0
bumblebox-01_2023-10-28_01-55-03	01	2023-10-28_01-55-03	7	14	1193.0	2267.75	1207.0	2241.0
bumblebox-01_2023-10-28_01-55-03	01	2023-10-28_01-55-03	7	10	3112.0	1185.75	3140.0	1194.5
bumblebox-01_2023-10-28_01-55-03	01	2023-10-28_01-55-03	8	15	2305.75	1988.75	2312.5	2015.5
bumblebox-01_2023-10-28_01-55-03	01	2023-10-28_01-55-03	8	12	2028.75	1880.25	2032.0	1911.5
bumblebox-01_2023-10-28_01-55-03	01	2023-10-28_01-55-03	8	8	1770.25	1305.5	1740.0	1293.0
bumblebox-01_2023-10-28_01-55-03	01	2023-10-28_01-55-03	8	0	2148.0	1224.0	2161.5	1252.5
bumblebox-01_2023-10-28_01-55-03	01	2023-10-28_01-55-03	8	5	1544.5	1218.5	1559.0	1245.5
bumblebox-01_2023-10-28_01-55-03	01	2023-10-28_01-55-03	8	11	2226.0	588.75	2227.0	562.5
bumblebox-01_2023-10-28_01-55-03	01	2023-10-28_01-55-03	8	14	1193.0	2267.75	1207.5	2240.5
bumblebox-01_2023-10-28_01-55-03	01	2023-10-28_01-55-03	8	10	3121.0	1182.0	3149.5	1190.5
bumblebox-01_2023-10-28_01-55-03	01	2023-10-28_01-55-03	9	15	2307.0	2014.25	2306.0	2040.0
bumblebox-01_2023-10-28_01-55-03	01	2023-10-28_01-55-03	9	12	2035.25	1878.0	2032.5	1910.5
bumblebox-01_2023-10-28_01-55-03	01	2023-10-28_01-55-03	9	8	1773.75	1300.5	1743.5	1288.0
bumblebox-01_2023-10-28_01-55-03	01	2023-10-28_01-55-03	9	0	2172.25	1290.25	2181.5	1322.0
bumblebox-01_2023-10-28_01-55-03	01	2023-10-28_01-55-03	9	5	1549.5	1219.25	1566.5	1245.0
bumblebox-01_2023-10-28_01-55-03	01	2023-10-28_01-55-03	9	11	2227.5	588.75	2230.0	562.5
bumblebox-01_2023-10-28_01-55-03	01	2023-10-28_01-55-03	9	14	1193.0	2267.75	1207.0	2240.5
bumblebox-01_2023-10-28_01-55-03	01	2023-10-28_01-55-03	9	10	3112.25	1174.75	3142.0	1181.0
bumblebox-01_2023-10-28_01-55-03	01	2023-10-28_01-55-03	10	15	2299.25	2010.5	2289.0	2038.5
bumblebox-01_2023-10-28_01-55-03	01	2023-10-28_01-55-03	10	12	2037.75	1914.75	2038.5	1947.5
bumblebox-01_2023-10-28_01-55-03	01	2023-10-28_01-55-03	10	0	2182.0	1310.75	2187.5	1341.0
bumblebox-01_2023-10-28_01-55-03	01	2023-10-28_01-55-03	10	8	1778.25	1296.75	1748.0	1284.5
bumblebox-01_2023-10-28_01-55-03	01	2023-10-28_01-55-03	10	5	1554.75	1214.5	1570.0	1240.5
bumblebox-01_2023-10-28_01-55-03	01	2023-10-28_01-55-03	10	10	3116.75	1163.0	3148.0	1164.5
bumblebox-01_2023-10-28_01-55-03	01	2023-10-28_01-55-03	10	11	2229.75	591.25	2233.5	566.0
bumblebox-01_2023-10-28_01-55-03	01	2023-10-28_01-55-03	10	14	1193.5	2267.5	1208.5	2240.5
bumblebox-01_2023-10-28_01-55-03	01	2023-10-28_01-55-03	11	3	2043.0	2945.0	2056.0	2916.0
bumblebox-01_2023-10-28_01-55-03	01	2023-10-28_01-55-03	11	15	2284.5	2021.75	2275.0	2050.0
bumblebox-01_2023-10-28_01-55-03	01	2023-10-28_01-55-03	11	12	2041.0	1920.25	2046.0	1952.0
bumblebox-01_2023-10-28_01-55-03	01	2023-10-28_01-55-03	11	8	1793.25	1293.25	1763.0	1280.0
bumblebox-01_2023-10-28_01-55-03	01	2023-10-28_01-55-03	11	0	2163.75	1282.5	2171.5	1314.0
bumblebox-01_2023-10-28_01-55-03	01	2023-10-28_01-55-03	11	5	1549.5	1227.5	1564.0	1255.5
bumblebox-01_2023-10-28_01-55-03	01	2023-10-28_01-55-03	11	10	3124.0	1165.0	3152.5	1164.0
bumblebox-01_2023-10-28_01-55-03	01	2023-10-28_01-55-03	11	11	2229.25	589.5	2233.5	564.5
bumblebox-01_2023-10-28_01-55-03	01	2023-10-28_01-55-03	11	14	1192.5	2267.75	1206.5	2240.5
bumblebox-01_2023-10-28_01-55-03	01	2023-10-28_01-55-03	12	15	2272.75	2028.25	2263.5	2055.0
bumblebox-01_2023-10-28_01-55-03	01	2023-10-28_01-55-03	12	12	2045.5	1930.0	2048.5	1962.5
bumblebox-01_2023-10-28_01-55-03	01	2023-10-28_01-55-03	12	8	1778.25	1307.25	1747.5	1294.5
bumblebox-01_2023-10-28_01-55-03	01	2023-10-28_01-55-03	12	0	2167.5	1302.25	2179.0	1333.0
bumblebox-01_2023-10-28_01-55-03	01	2023-10-28_01-55-03	12	5	1541.5	1249.75	1557.5	1276.5
bumblebox-01_2023-10-28_01-55-03	01	2023-10-28_01-55-03	12	11	2226.5	580.25	2230.0	553.5
bumblebox-01_2023-10-28_01-55-03	01	2023-10-28_01-55-03	12	3	2043.25	2944.0	2056.5	2915.5
bumblebox-01_2023-10-28_01-55-03	01	2023-10-28_01-55-03	12	14	1193.0	2267.5	1207.5	2240.5
bumblebox-01_2023-10-28_01-55-03	01	2023-10-28_01-55-03	12	10	3127.75	1161.0	3157.0	1155.5
bumblebox-01_2023-10-28_01-55-03	01	2023-10-28_01-55-03	13	15	2290.75	2021.75	2286.0	2050.0
bumblebox-01_2023-10-28_01-55-03	01	2023-10-28_01-55-03	13	12	2035.5	1929.25	2041.0	1961.0
bumblebox-01_2023-10-28_01-55-03	01	2023-10-28_01-55-03	13	0	2172.25	1315.0	2180.5	1346.5
bumblebox-01_2023-10-28_01-55-03	01	2023-10-28_01-55-03	13	8	1775.75	1307.5	1745.0	1295.5
bumblebox-01_2023-10-28_01-55-03	01	2023-10-28_01-55-03	13	5	1526.75	1264.0	1540.5	1292.0
bumblebox-01_2023-10-28_01-55-03	01	2023-10-28_01-55-03	13	10	3119.25	1141.75	3149.5	1135.0
bumblebox-01_2023-10-28_01-55-03	01	2023-10-28_01-55-03	13	14	1192.5	2267.5	1207.0	2240.5
bumblebox-01_2023-10-28_01-55-03	01	2023-10-28_01-55-03	13	11	2228.75	587.25	2229.5	559.0
bumblebox-01_2023-10-28_01-55-03	01	2023-10-28_01-55-03	14	3	2043.25	2944.25	2056.5	2915.0
bumblebox-01_2023-10-28_01-55-03	01	2023-10-28_01-55-03	14	15	2308.5	2013.75	2308.5	2041.5
bumblebox-01_2023-10-28_01-55-03	01	2023-10-28_01-55-03	14	12	2048.0	1918.0	2056.0	1949.5
bumblebox-01_2023-10-28_01-55-03	01	2023-10-28_01-55-03	14	0	2166.0	1306.75	2170.5	1338.5
bumblebox-01_2023-10-28_01-55-03	01	2023-10-28_01-55-03	14	8	1775.75	1311.5	1745.5	1298.0
bumblebox-01_2023-10-28_01-55-03	01	2023-10-28_01-55-03	14	5	1522.25	1266.0	1537.5	1294.5
bumblebox-01_2023-10-28_01-55-03	01	2023-10-28_01-55-03	14	10	3128.25	1157.75	3158.5	1156.0
bumblebox-01_2023-10-28_01-55-03	01	2023-10-28_01-55-03	14	11	2248.0	604.5	2242.5	577.0
bumblebox-01_2023-10-28_01-55-03	01	2023-10-28_01-55-03	14	14	1192.75	2267.25	1207.0	2240.0
bumblebox-01_2023-10-28_01-55-03	01	2023-10-28_01-55-03	15	15	2287.0	2024.25	2277.5	2052.0
bumblebox-01_2023-10-28_01-55-03	01	2023-10-28_01-55-03	15	8	1765.0	1319.5	1735.5	1305.5
bumblebox-01_2023-10-28_01-55-03	01	2023-10-28_01-55-03	15	0	2168.0	1293.0	2173.5	1323.5
bumblebox-01_2023-10-28_01-55-03	01	2023-10-28_01-55-03	15	5	1524.75	1264.25	1540.0	1292.0
bumblebox-01_2023-10-28_01-55-03	01	2023-10-28_01-55-03	15	10	3137.5	1176.25	3168.5	1181.0
bumblebox-01_2023-10-28_01-55-03	01	2023-10-28_01-55-03	15	11	2247.0	600.0	2243.0	573.5
bumblebox-01_2023-10-28_01-55-03	01	2023-10-28_01-55-03	15	14	1193.5	2267.5	1208.0	2239.5
bumblebox-01_2023-10-28_01-55-03	01	2023-10-28_01-55-03	15	12	2048.75	1918.75	2057.5	1950.0
bumblebox-01_2023-10-28_01-55-03	01	2023-10-28_01-55-03	16	15	2315.5	2009.0	2322.0	2035.5
bumblebox-01_2023-10-28_01-55-03	01	2023-10-28_01-55-03	16	8	1762.5	1319.5	1733.5	1304.0
bumblebox-01_2023-10-28_01-55-03	01	2023-10-28_01-55-03	16	0	2166.0	1295.25	2171.0	1324.5
bumblebox-01_2023-10-28_01-55-03	01	2023-10-28_01-55-03	16	5	1525.5	1284.75	1543.0	1311.5
bumblebox-01_2023-10-28_01-55-03	01	2023-10-28_01-55-03	16	11	2244.5	602.75	2239.5	576.0
bumblebox-01_2023-10-28_01-55-03	01	2023-10-28_01-55-03	16	3	2043.0	2944.0	2056.5	2916.0
bumblebox-01_2023-10-28_01-55-03	01	2023-10-28_01-55-03	16	14	1192.75	2267.5	1207.5	2240.5
bumblebox-01_2023-10-28_01-55-03	01	2023-10-28_01-55-03	16	12	2054.0	1920.75	2063.5	1952.0
bumblebox-01_2023-10-28_01-55-03	01	2023-10-28_01-55-03	16	10	3134.75	1179.25	3164.0	1188.0
bumblebox-01_2023-10-28_01-55-03	01	2023-10-28_01-55-03	17	15	2324.0	2031.75	2328.0	2057.0
bumblebox-01_2023-10-28_01-55-03	01	2023-10-28_01-55-03	17	12	2061.5	1928.0	2073.0	1958.5
bumblebox-01_2023-10-28_01-55-03	01	2023-10-28_01-55-03	17	8	1765.75	1321.0	1737.0	1305.0
bumblebox-01_2023-10-28_01-55-03	01	2023-10-28_01-55-03	17	0	2158.75	1270.0	2157.0	1298.0
bumblebox-01_2023-10-28_01-55-03	01	2023-10-28_01-55-03	17	5	1529.5	1261.0	1545.0	1287.5
bumblebox-01_2023-10-28_01-55-03	01	2023-10-28_01-55-03	17	10	3125.5	1200.0	3150.0	1218.5
bumblebox-01_2023-10-28_01-55-03	01	2023-10-28_01-55-03	17	11	2245.5	598.75	2242.0	571.0
bumblebox-01_2023-10-28_01-55-03	01	2023-10-28_01-55-03	17	14	1193.0	2267.25	1207.5	2240.0
bumblebox-01_2023-10-28_01-55-03	01	2023-10-28_01-55-03	17	2	1573.75	1593.5	1552.5	1583.5
bumblebox-01_2023-10-28_01-55-03	01	2023-10-28_01-55-03	18	15	2348.75	2027.75	2356.0	2047.0
bumblebox-01_2023-10-28_01-55-03	01	2023-10-28_01-55-03	18	12	2066.25	1952.0	2077.0	1982.5
bumblebox-01_2023-10-28_01-55-03	01	2023-10-28_01-55-03	18	0	2162.5	1322.25	2150.0	1348.0
bumblebox-01_2023-10-28_01-55-03	01	2023-10-28_01-55-03	18	8	1766.25	1317.0	1738.0	1301.5
bumblebox-01_2023-10-28_01-55-03	01	2023-10-28_01-55-03	18	5	1533.5	1277.5	1550.5	1302.5
bumblebox-01_2023-10-28_01-55-03	01	2023-10-28_01-55-03	18	10	3118.25	1223.0	3139.0	1245.0
bumblebox-01_2023-10-28_01-55-03	01	2023-10-28_01-55-03	18	11	2243.0	597.5	2237.0	568.5
bumblebox-01_2023-10-28_01-55-03	01	2023-10-28_01-55-03	18	4	2147.5	1473.5	2148.0	1483.0
bumblebox-01_2023-10-28_01-55-03	01	2023-10-28_01-55-03	19	3	2043.0	2944.25	2056.0	2916.0
bumblebox-01_2023-10-28_01-55-03	01	2023-10-28_01-55-03	19	15	2344.5	2022.75	2349.0	2042.5
bumblebox-01_2023-10-28_01-55-03	01	2023-10-28_01-55-03	19	12	2068.0	1966.5	2080.5	1997.5
bumblebox-01_2023-10-28_01-55-03	01	2023-10-28_01-55-03	19	0	2152.75	1341.25	2133.5	1363.0
bumblebox-01_2023-10-28_01-55-03	01	2023-10-28_01-55-03	19	8	1768.75	1312.25	1740.0	1296.5
bumblebox-01_2023-10-28_01-55-03	01	2023-10-28_01-55-03	19	5	1521.75	1277.0	1538.0	1302.0
bumblebox-01_2023-10-28_01-55-03	01	2023-10-28_01-55-03	19	10	3147.5	1268.0	3169.0	1288.5
bumblebox-01_2023-10-28_01-55-03	01	2023-10-28_01-55-03	19	11	2240.0	591.25	2236.5	562.0
bumblebox-01_2023-10-28_01-55-03	01	2023-10-28_01-55-03	19	14	1193.0	2268.0	1207.5	2241.0
bumblebox-01_2023-10-28_01-55-03	01	2023-10-28_01-55-03	19	4	2156.5	1471.5	2159.5	1481.0
bumblebox-01_2023-10-28_01-55-03	01	2023-10-28_01-55-03	20	15	2371.75	1980.25	2378.5	1999.5
bumblebox-01_2023-10-28_01-55-03	01	2023-10-28_01-55-03	20	12	2073.0	1959.75	2085.0	1990.5
bumblebox-01_2023-10-28_01-55-03	01	2023-10-28_01-55-03	20	0	2142.0	1350.0	2121.5	1373.5
bumblebox-01_2023-10-28_01-55-03	01	2023-10-28_01-55-03	20	8	1787.25	1305.5	1758.0	1290.5
bumblebox-01_2023-10-28_01-55-03	01	2023-10-28_01-55-03	20	5	1524.25	1279.25	1541.5	1303.5
bumblebox-01_2023-10-28_01-55-03	01	2023-10-28_01-55-03	20	11	2240.5	595.75	2235.5	567.0
bumblebox-01_2023-10-28_01-55-03	01	2023-10-28_01-55-03	20	14	1192.75	2268.0	1207.5	2241.0
bumblebox-01_2023-10-28_01-55-03	01	2023-10-28_01-55-03	20	10	3186.75	1300.0	3203.5	1324.5
bumblebox-01_2023-10-28_01-55-03	01	2023-10-28_01-55-03	21	3	2043.25	2944.25	2056.5	2915.0
bumblebox-01_2023-10-28_01-55-03	01	2023-10-28_01-55-03	21	15	2368.0	1988.5	2368.5	2011.5
bumblebox-01_2023-10-28_01-55-03	01	2023-10-28_01-55-03	21	12	2075.5	1956.5	2086.5	1987.0
bumblebox-01_2023-10-28_01-55-03	01	2023-10-28_01-55-03	21	0	2149.5	1336.75	2133.5	1363.0
bumblebox-01_2023-10-28_01-55-03	01	2023-10-28_01-55-03	21	8	1783.5	1302.25	1752.5	1290.5
bumblebox-01_2023-10-28_01-55-03	01	2023-10-28_01-55-03	21	5	1531.0	1281.0	1548.5	1305.5
bumblebox-01_2023-10-28_01-55-03	01	2023-10-28_01-55-03	21	11	2239.5	594.75	2234.5	566.0
bumblebox-01_2023-10-28_01-55-03	01	2023-10-28_01-55-03	21	14	1193.0	2267.5	1207.5	2240.5
bumblebox-01_2023-10-28_01-55-03	01	2023-10-28_01-55-03	21	4	2132.5	1481.5	2134.0	1491.0
bumblebox-01_2023-10-28_01-55-03	01	2023-10-28_01-55-03	21	10	3218.25	1286.25	3241.0	1306.0
bumblebox-01_2023-10-28_01-55-03	01	2023-10-28_01-55-03	22	15	2371.75	1987.75	2367.5	2010.0
bumblebox-01_2023-10-28_01-55-03	01	2023-10-28_01-55-03	22	12	2083.25	1936.25	2087.0	1969.0
bumblebox-01_2023-10-28_01-55-03	01	2023-10-28_01-55-03	22	5	1528.0	1296.5	1545.0	1323.0
bumblebox-01_2023-10-28_01-55-03	01	2023-10-28_01-55-03	22	8	1772.0	1285.75	1741.0	1275.5
bumblebox-01_2023-10-28_01-55-03	01	2023-10-28_01-55-03	22	11	2239.25	597.0	2233.5	568.5
bumblebox-01_2023-10-28_01-55-03	01	2023-10-28_01-55-03	22	14	1193.0	2267.75	1207.5	2241.0
bumblebox-01_2023-10-28_01-55-03	01	2023-10-28_01-55-03	22	4	2136.5	1480.25	2140.0	1488.5
bumblebox-01_2023-10-28_01-55-03	01	2023-10-28_01-55-03	22	0	2177.0	1314.5	2169.0	1338.5
bumblebox-01_2023-10-28_01-55-03	01	2023-10-28_01-55-03	22	10	3238.5	1306.0	3258.5	1329.5
bumblebox-01_2023-10-28_01-55-03	01	2023-10-28_01-55-03	23	15	2380.25	1985.5	2373.5	2008.0
bumblebox-01_2023-10-28_01-55-03	01	2023-10-28_01-55-03	23	12	2074.25	1915.0	2081.0	1947.0
bumblebox-01_2023-10-28_01-55-03	01	2023-10-28_01-55-03	23	8	1780.25	1281.75	1749.0	1270.5
bumblebox-01_2023-10-28_01-55-03	01	2023-10-28_01-55-03	23	0	2181.25	1281.5	2176.5	1303.5
bumblebox-01_2023-10-28_01-55-03	01	2023-10-28_01-55-03	23	11	2238.25	595.5	2233.0	567.5
bumblebox-01_2023-10-28_01-55-03	01	2023-10-28_01-55-03	23	14	1193.0	2268.0	1207.5	2241.0
bumblebox-01_2023-10-28_01-55-03	01	2023-10-28_01-55-03	23	10	3235.75	1314.75	3258.5	1335.5
bumblebox-01_2023-10-28_01-55-03	01	2023-10-28_01-55-03	23	5	1518.25	1232.25	1539.0	1244.5
bumblebox-01_2023-10-28_01-55-03	01	2023-10-28_01-55-03	24	13	1882.25	2850.0	1900.0	2852.5
bumblebox-01_2023-10-28_01-55-03	01	2023-10-28_01-55-03	24	15	2375.75	1991.25	2371.5	2018.5
bumblebox-01_2023-10-28_01-55-03	01	2023-10-28_01-55-03	24	12	2081.25	1930.0	2090.0	1961.5
bumblebox-01_2023-10-28_01-55-03	01	2023-10-28_01-55-03	24	8	1777.0	1279.25	1747.0	1267.0
bumblebox-01_2023-10-28_01-55-03	01	2023-10-28_01-55-03	24	11	2238.0	594.75	2233.0	565.5
bumblebox-01_2023-10-28_01-55-03	01	2023-10-28_01-55-03	24	14	1192.75	2268.0	1206.5	2241.0
bumblebox-01_2023-10-28_01-55-03	01	2023-10-28_01-55-03	24	10	3241.0	1307.5	3266.0	1325.5
bumblebox-01_2023-10-28_01-55-03	01	2023-10-28_01-55-03	25	13	1767.5	2842.5	1788.0	2867.0
bumblebox-01_2023-10-28_01-55-03	01	2023-10-28_01-55-03	25	15	2361.25	2030.0	2356.5	2056.5
bumblebox-01_2023-10-28_01-55-03	01	2023-10-28_01-55-03	25	12	2093.75	1942.0	2106.0	1973.0
bumblebox-01_2023-10-28_01-55-03	01	2023-10-28_01-55-03	25	8	1776.25	1279.5	1745.0	1269.0
bumblebox-01_2023-10-28_01-55-03	01	2023-10-28_01-55-03	25	11	2237.75	592.5	2233.5	564.0
bumblebox-01_2023-10-28_01-55-03	01	2023-10-28_01-55-03	25	3	2039.25	2956.5	2053.5	2929.0
bumblebox-01_2023-10-28_01-55-03	01	2023-10-28_01-55-03	25	14	1192.25	2268.0	1206.5	2240.5
bumblebox-01_2023-10-28_01-55-03	01	2023-10-28_01-55-03	25	0	2190.0	1313.5	2184.5	1334.0
bumblebox-01_2023-10-28_01-55-03	01	2023-10-28_01-55-03	25	10	3238.5	1304.0	3262.5	1321.5
bumblebox-01_2023-10-28_01-55-03	01	2023-10-28_01-55-03	26	13	1758.5	2853.0	1770.5	2882.0
bumblebox-01_2023-10-28_01-55-03	01	2023-10-28_01-55-03	26	15	2331.75	2077.25	2321.0	2100.0
bumblebox-01_2023-10-28_01-55-03	01	2023-10-28_01-55-03	26	12	2105.75	1951.5	2118.5	1981.5
bumblebox-01_2023-10-28_01-55-03	01	2023-10-28_01-55-03	26	8	1782.5	1280.5	1751.5	1269.5
bumblebox-01_2023-10-28_01-55-03	01	2023-10-28_01-55-03	26	11	2237.25	592.5	2232.5	563.5
bumblebox-01_2023-10-28_01-55-03	01	2023-10-28_01-55-03	26	14	1193.25	2267.25	1207.5	2240.0
bumblebox-01_2023-10-28_01-55-03	01	2023-10-28_01-55-03	26	10	3238.75	1297.0	3264.0	1312.5
bumblebox-01_2023-10-28_01-55-03	01	2023-10-28_01-55-03	27	13	1748.75	2840.5	1747.5	2871.0
bumblebox-01_2023-10-28_01-55-03	01	2023-10-28_01-55-03	27	15	2335.25	2083.5	2326.0	2103.5
bumblebox-01_2023-10-28_01-55-03	01	2023-10-28_01-55-03	27	12	2091.5	1934.0	2103.5	1965.0
bumblebox-01_2023-10-28_01-55-03	01	2023-10-28_01-55-03	27	8	1783.0	1286.0	1752.5	1274.0
bumblebox-01_2023-10-28_01-55-03	01	2023-10-28_01-55-03	27	11	2238.0	592.25	2234.0	563.5
bumblebox-01_2023-10-28_01-55-03	01	2023-10-28_01-55-03	27	14	1193.0	2268.0	1207.5	2241.0
bumblebox-01_2023-10-28_01-55-03	01	2023-10-28_01-55-03	27	10	3237.5	1292.75	3263.0	1308.0
bumblebox-01_2023-10-28_01-55-03	01	2023-10-28_01-55-03	28	13	1658.25	2874.75	1640.0	2899.0
bumblebox-01_2023-10-28_01-55-03	01	2023-10-28_01-55-03	28	12	2118.0	1948.5	2134.0	1977.0
bumblebox-01_2023-10-28_01-55-03	01	2023-10-28_01-55-03	28	0	2191.25	1302.75	2193.5	1329.0
bumblebox-01_2023-10-28_01-55-03	01	2023-10-28_01-55-03	28	8	1780.25	1298.5	1751.0	1284.0
bumblebox-01_2023-10-28_01-55-03	01	2023-10-28_01-55-03	28	11	2237.5	591.75	2233.0	563.5
bumblebox-01_2023-10-28_01-55-03	01	2023-10-28_01-55-03	28	14	1192.75	2267.25	1207.0	2240.0
bumblebox-01_2023-10-28_01-55-03	01	2023-10-28_01-55-03	28	10	3236.75	1293.75	3262.0	1309.5
bumblebox-01_2023-10-28_01-55-03	01	2023-10-28_01-55-03	29	3	2038.0	2955.5	2054.0	2928.0
bumblebox-01_2023-10-28_01-55-03	01	2023-10-28_01-55-03	29	13	1626.75	2789.0	1599.5	2798.0
bumblebox-01_2023-10-28_01-55-03	01	2023-10-28_01-55-03	29	12	2106.25	1946.5	2121.0	1976.0
bumblebox-01_2023-10-28_01-55-03	01	2023-10-28_01-55-03	29	8	1777.75	1308.5	1749.0	1293.5
bumblebox-01_2023-10-28_01-55-03	01	2023-10-28_01-55-03	29	0	2174.0	1263.75	2169.0	1285.5
bumblebox-01_2023-10-28_01-55-03	01	2023-10-28_01-55-03	29	11	2238.75	592.0	2234.5	563.0
bumblebox-01_2023-10-28_01-55-03	01	2023-10-28_01-55-03	29	14	1193.0	2267.75	1207.5	2241.0
bumblebox-01_2023-10-28_01-55-03	01	2023-10-28_01-55-03	29	10	3237.5	1294.25	3263.0	1309.0
bumblebox-01_2023-10-28_01-55-03	01	2023-10-28_01-55-03	30	13	1771.75	2819.5	1754.0	2798.0
bumblebox-01_2023-10-28_01-55-03	01	2023-10-28_01-55-03	30	15	2328.75	2088.0	2304.5	2109.5
bumblebox-01_2023-10-28_01-55-03	01	2023-10-28_01-55-03	30	12	2112.5	1956.0	2127.5	1985.0
bumblebox-01_2023-10-28_01-55-03	01	2023-10-28_01-55-03	30	8	1769.5	1308.25	1740.5	1294.0
bumblebox-01_2023-10-28_01-55-03	01	2023-10-28_01-55-03	30	0	2171.0	1274.5	2161.0	1288.5
bumblebox-01_2023-10-28_01-55-03	01	2023-10-28_01-55-03	30	11	2238.5	598.5	2233.5	570.5
bumblebox-01_2023-10-28_01-55-03	01	2023-10-28_01-55-03	30	14	1193.0	2267.25	1207.5	2240.0
bumblebox-01_2023-10-28_01-55-03	01	2023-10-28_01-55-03	30	10	3237.75	1295.0	3263.5	1310.0
bumblebox-01_2023-10-28_01-55-03	01	2023-10-28_01-55-03	31	13	1873.25	2866.5	1883.0	2837.0
bumblebox-01_2023-10-28_01-55-03	01	2023-10-28_01-55-03	31	12	2094.75	1949.0	2103.5	1980.0
bumblebox-01_2023-10-28_01-55-03	01	2023-10-28_01-55-03	31	8	1776.75	1303.25	1748.0	1287.5
bumblebox-01_2023-10-28_01-55-03	01	2023-10-28_01-55-03	31	0	2132.75	1265.75	2114.5	1276.0
bumblebox-01_2023-10-28_01-55-03	01	2023-10-28_01-55-03	31	11	2239.75	600.75	2236.5	573.0
bumblebox-01_2023-10-28_01-55-03	01	2023-10-28_01-55-03	31	14	1193.0	2267.5	1207.5	2240.5
bumblebox-01_2023-10-28_01-55-03	01	2023-10-28_01-55-03	31	9	2032.0	1586.0	2058.0	1566.5
bumblebox-01_2023-10-28_01-55-03	01	2023-10-28_01-55-03	31	10	3238.25	1296.0	3263.5	1311.5
bumblebox-01_2023-10-28_01-55-03	01	2023-10-28_01-55-03	32	13	1835.0	2836.25	1837.0	2804.5
bumblebox-01_2023-10-28_01-55-03	01	2023-10-28_01-55-03	32	15	2388.75	2047.75	2372.0	2071.5
bumblebox-01_2023-10-28_01-55-03	01	2023-10-28_01-55-03	32	12	2094.25	1928.5	2101.5	1960.0
bumblebox-01_2023-10-28_01-55-03	01	2023-10-28_01-55-03	32	8	1767.75	1302.5	1736.0	1293.0
bumblebox-01_2023-10-28_01-55-03	01	2023-10-28_01-55-03	32	0	2158.0	1255.5	2152.0	1274.5
bumblebox-01_2023-10-28_01-55-03	01	2023-10-28_01-55-03	32	11	2241.5	604.25	2236.5	576.5
bumblebox-01_2023-10-28_01-55-03	01	2023-10-28_01-55-03	32	14	1193.0	2267.5	1207.0	2240.5
bumblebox-01_2023-10-28_01-55-03	01	2023-10-28_01-55-03	32	10	3238.5	1296.75	3263.5	1312.5
bumblebox-01_2023-10-28_01-55-03	01	2023-10-28_01-55-03	33	13	1893.0	2794.0	1910.0	2770.0
bumblebox-01_2023-10-28_01-55-03	01	2023-10-28_01-55-03	33	15	2385.25	2033.0	2365.5	2051.0
bumblebox-01_2023-10-28_01-55-03	01	2023-10-28_01-55-03	33	12	2074.5	1878.75	2093.0	1905.0
bumblebox-01_2023-10-28_01-55-03	01	2023-10-28_01-55-03	33	9	2022.25	1525.5	2024.0	1493.5
bumblebox-01_2023-10-28_01-55-03	01	2023-10-28_01-55-03	33	8	1754.75	1330.75	1721.5	1328.5
bumblebox-01_2023-10-28_01-55-03	01	2023-10-28_01-55-03	33	11	2238.0	597.5	2232.5	568.5
bumblebox-01_2023-10-28_01-55-03	01	2023-10-28_01-55-03	33	14	1192.75	2267.5	1207.0	2240.5
bumblebox-01_2023-10-28_01-55-03	01	2023-10-28_01-55-03	33	10	3238.75	1296.5	3264.0	1312.0
bumblebox-01_2023-10-28_01-55-03	01	2023-10-28_01-55-03	34	3	2034.5	2967.5	2053.0	2942.0
bumblebox-01_2023-10-28_01-55-03	01	2023-10-28_01-55-03	34	13	1990.0	2715.0	1992.5	2692.5
bumblebox-01_2023-10-28_01-55-03	01	2023-10-28_01-55-03	34	15	2365.25	2044.25	2343.5	2064.0
bumblebox-01_2023-10-28_01-55-03	01	2023-10-28_01-55-03	34	12	2108.5	1904.75	2113.0	1937.0
bumblebox-01_2023-10-28_01-55-03	01	2023-10-28_01-55-03	34	9	2023.0	1554.0	2013.0	1533.0
bumblebox-01_2023-10-28_01-55-03	01	2023-10-28_01-55-03	34	8	1698.75	1361.0	1667.0	1360.0
bumblebox-01_2023-10-28_01-55-03	01	2023-10-28_01-55-03	34	11	2236.75	593.75	2231.5	564.0
bumblebox-01_2023-10-28_01-55-03	01	2023-10-28_01-55-03	34	14	1193.0	2267.25	1207.0	2240.5
bumblebox-01_2023-10-28_01-55-03	01	2023-10-28_01-55-03	34	4	2190.5	1484.5	2199.5	1499.5
bumblebox-01_2023-10-28_01-55-03	01	2023-10-28_01-55-03	34	10	3239.25	1297.0	3264.5	1312.5
bumblebox-01_2023-10-28_01-55-03	01	2023-10-28_01-55-03	35	13	1931.0	2678.25	1926.5	2652.0
bumblebox-01_2023-10-28_01-55-03	01	2023-10-28_01-55-03	35	15	2348.5	2043.25	2329.5	2059.0
bumblebox-01_2023-10-28_01-55-03	01	2023-10-28_01-55-03	35	12	2170.5	1901.5	2163.0	1933.0
bumblebox-01_2023-10-28_01-55-03	01	2023-10-28_01-55-03	35	8	1818.5	1319.0	1787.5	1305.5
bumblebox-01_2023-10-28_01-55-03	01	2023-10-28_01-55-03	35	0	2177.0	1305.75	2167.5	1334.5
bumblebox-01_2023-10-28_01-55-03	01	2023-10-28_01-55-03	35	11	2237.5	597.75	2231.5	568.0
bumblebox-01_2023-10-28_01-55-03	01	2023-10-28_01-55-03	35	14	1193.25	2268.0	1207.5	2241.5
bumblebox-01_2023-10-28_01-55-03	01	2023-10-28_01-55-03	35	9	2008.0	1593.25	1983.0	1587.0
bumblebox-01_2023-10-28_01-55-03	01	2023-10-28_01-55-03	35	10	3239.0	1296.75	3264.5	1312.0
bumblebox-01_2023-10-28_01-55-03	01	2023-10-28_01-55-03	36	13	1940.5	2642.25	1939.5	2617.5
bumblebox-01_2023-10-28_01-55-03	01	2023-10-28_01-55-03	36	15	2361.0	2030.0	2344.0	2044.0
bumblebox-01_2023-10-28_01-55-03	01	2023-10-28_01-55-03	36	12	2146.75	1886.75	2143.0	1918.5
bumblebox-01_2023-10-28_01-55-03	01	2023-10-28_01-55-03	36	1	1953.5	1801.75	1956.0	1789.0
bumblebox-01_2023-10-28_01-55-03	01	2023-10-28_01-55-03	36	9	1937.25	1634.5	1904.0	1635.5
bumblebox-01_2023-10-28_01-55-03	01	2023-10-28_01-55-03	36	8	1814.25	1331.0	1781.5	1323.5
bumblebox-01_2023-10-28_01-55-03	01	2023-10-28_01-55-03	36	0	2173.0	1307.0	2167.5	1337.0
bumblebox-01_2023-10-28_01-55-03	01	2023-10-28_01-55-03	36	11	2235.75	596.25	2230.0	567.0
bumblebox-01_2023-10-28_01-55-03	01	2023-10-28_01-55-03	36	14	1192.75	2267.25	1207.5	2240.0
bumblebox-01_2023-10-28_01-55-03	01	2023-10-28_01-55-03	36	4	2216.0	1455.75	2188.5	1466.0
bumblebox-01_2023-10-28_01-55-03	01	2023-10-28_01-55-03	36	10	3239.5	1297.5	3264.5	1313.5
bumblebox-01_2023-10-28_01-55-03	01	2023-10-28_01-55-03	37	13	1974.0	2643.5	1973.5	2617.0
bumblebox-01_2023-10-28_01-55-03	01	2023-10-28_01-55-03	37	12	2137.75	1924.25	2124.0	1951.0
bumblebox-01_2023-10-28_01-55-03	01	2023-10-28_01-55-03	37	9	1945.25	1615.25	1913.0	1621.5
bumblebox-01_2023-10-28_01-55-03	01	2023-10-28_01-55-03	37	8	1783.75	1367.25	1750.5	1368.5
bumblebox-01_2023-10-28_01-55-03	01	2023-10-28_01-55-03	37	0	2167.5	1312.5	2162.5	1343.0
bumblebox-01_2023-10-28_01-55-03	01	2023-10-28_01-55-03	37	11	2236.25	600.25	2229.5	571.5
bumblebox-01_2023-10-28_01-55-03	01	2023-10-28_01-55-03	37	14	1192.75	2267.5	1207.0	2240.5
bumblebox-01_2023-10-28_01-55-03	01	2023-10-28_01-55-03	37	10	3239.25	1297.75	3264.5	1313.5
bumblebox-01_2023-10-28_01-55-03	01	2023-10-28_01-55-03	38	13	2037.5	2576.75	2042.0	2550.5
bumblebox-01_2023-10-28_01-55-03	01	2023-10-28_01-55-03	38	15	2366.75	2026.25	2345.0	2040.5
bumblebox-01_2023-10-28_01-55-03	01	2023-10-28_01-55-03	38	12	2133.0	1922.0	2116.5	1945.5
bumblebox-01_2023-10-28_01-55-03	01	2023-10-28_01-55-03	38	8	1703.25	1382.0	1672.5	1382.0
bumblebox-01_2023-10-28_01-55-03	01	2023-10-28_01-55-03	38	0	2176.0	1321.0	2170.5	1352.0
bumblebox-01_2023-10-28_01-55-03	01	2023-10-28_01-55-03	38	11	2235.75	601.75	2228.5	573.5
bumblebox-01_2023-10-28_01-55-03	01	2023-10-28_01-55-03	38	14	1193.0	2267.75	1207.5	2241.0
bumblebox-01_2023-10-28_01-55-03	01	2023-10-28_01-55-03	38	9	1992.0	1579.5	1984.0	1588.5
bumblebox-01_2023-10-28_01-55-03	01	2023-10-28_01-55-03	38	4	2304.75	1454.5	2300.0	1443.0
bumblebox-01_2023-10-28_01-55-03	01	2023-10-28_01-55-03	38	10	3239.5	1297.25	3264.5	1313.0
bumblebox-01_2023-10-28_01-55-03	01	2023-10-28_01-55-03	39	13	1983.25	2571.75	1978.0	2546.5
bumblebox-01_2023-10-28_01-55-03	01	2023-10-28_01-55-03	39	15	2343.0	2031.5	2318.5	2046.5
bumblebox-01_2023-10-28_01-55-03	01	2023-10-28_01-55-03	39	12	2105.0	1924.75	2090.5	1947.0
bumblebox-01_2023-10-28_01-55-03	01	2023-10-28_01-55-03	39	1	1976.75	1759.0	1990.5	1737.5
bumblebox-01_2023-10-28_01-55-03	01	2023-10-28_01-55-03	39	8	1759.75	1349.75	1726.5	1344.5
bumblebox-01_2023-10-28_01-55-03	01	2023-10-28_01-55-03	39	0	2174.5	1311.5	2173.5	1344.0
bumblebox-01_2023-10-28_01-55-03	01	2023-10-28_01-55-03	39	11	2235.0	599.75	2228.5	571.5
bumblebox-01_2023-10-28_01-55-03	01	2023-10-28_01-55-03	39	14	1193.0	2268.0	1207.5	2241.0
bumblebox-01_2023-10-28_01-55-03	01	2023-10-28_01-55-03	39	10	3239.5	1298.5	3265.0	1315.0
bumblebox-01_2023-10-28_01-55-03	01	2023-10-28_01-55-03	40	13	1949.5	2566.75	1944.0	2542.5
bumblebox-01_2023-10-28_01-55-03	01	2023-10-28_01-55-03	40	15	2317.0	2032.75	2290.5	2044.0
bumblebox-01_2023-10-28_01-55-03	01	2023-10-28_01-55-03	40	12	2121.0	1844.0	2120.5	1877.0
bumblebox-01_2023-10-28_01-55-03	01	2023-10-28_01-55-03	40	1	1993.5	1718.75	2015.0	1698.5
bumblebox-01_2023-10-28_01-55-03	01	2023-10-28_01-55-03	40	8	1758.75	1344.5	1727.0	1336.0
bumblebox-01_2023-10-28_01-55-03	01	2023-10-28_01-55-03	40	0	2177.25	1320.5	2177.0	1353.0
bumblebox-01_2023-10-28_01-55-03	01	2023-10-28_01-55-03	40	11	2235.0	598.5	2228.5	570.0
bumblebox-01_2023-10-28_01-55-03	01	2023-10-28_01-55-03	40	14	1192.5	2267.25	1207.0	2240.0
bumblebox-01_2023-10-28_01-55-03	01	2023-10-28_01-55-03	40	10	3240.0	1297.5	3265.0	1313.5
bumblebox-01_2023-10-28_01-55-03	01	2023-10-28_01-55-03	41	13	1980.25	2559.75	1979.0	2536.0
bumblebox-01_2023-10-28_01-55-03	01	2023-10-28_01-55-03	41	15	2330.25	2029.5	2306.0	2042.5
bumblebox-01_2023-10-28_01-55-03	01	2023-10-28_01-55-03	41	12	2053.25	1864.5	2061.5	1895.0
bumblebox-01_2023-10-28_01-55-03	01	2023-10-28_01-55-03	41	8	1747.75	1377.0	1716.5	1368.0
bumblebox-01_2023-10-28_01-55-03	01	2023-10-28_01-55-03	41	0	2185.25	1307.75	2188.5	1340.0
bumblebox-01_2023-10-28_01-55-03	01	2023-10-28_01-55-03	41	5	1660.25	1153.75	1683.5	1154.5
bumblebox-01_2023-10-28_01-55-03	01	2023-10-28_01-55-03	41	11	2234.5	597.0	2228.5	568.0
bumblebox-01_2023-10-28_01-55-03	01	2023-10-28_01-55-03	41	14	1193.0	2267.5	1207.5	2240.5
bumblebox-01_2023-10-28_01-55-03	01	2023-10-28_01-55-03	41	4	2300.5	1456.25	2319.5	1452.0
bumblebox-01_2023-10-28_01-55-03	01	2023-10-28_01-55-03	41	10	3239.75	1297.5	3265.0	1314.0
bumblebox-01_2023-10-28_01-55-03	01	2023-10-28_01-55-03	42	13	1952.5	2565.0	1947.0	2540.0
bumblebox-01_2023-10-28_01-55-03	01	2023-10-28_01-55-03	42	15	2339.0	2009.5	2319.5	2015.5
bumblebox-01_2023-10-28_01-55-03	01	2023-10-28_01-55-03	42	12	2060.75	1921.75	2067.0	1954.0
bumblebox-01_2023-10-28_01-55-03	01	2023-10-28_01-55-03	42	1	1920.75	1709.75	1924.0	1677.5
bumblebox-01_2023-10-28_01-55-03	01	2023-10-28_01-55-03	42	4	2290.75	1449.25	2300.0	1444.5
bumblebox-01_2023-10-28_01-55-03	01	2023-10-28_01-55-03	42	8	1684.0	1381.75	1655.5	1368.5
bumblebox-01_2023-10-28_01-55-03	01	2023-10-28_01-55-03	42	0	2174.0	1275.75	2182.5	1307.5
bumblebox-01_2023-10-28_01-55-03	01	2023-10-28_01-55-03	42	5	1662.25	1154.25	1686.0	1155.5
bumblebox-01_2023-10-28_01-55-03	01	2023-10-28_01-55-03	42	11	2234.0	595.25	2228.5	566.5
bumblebox-01_2023-10-28_01-55-03	01	2023-10-28_01-55-03	42	14	1192.75	2267.25	1207.5	2240.0
bumblebox-01_2023-10-28_01-55-03	01	2023-10-28_01-55-03	42	10	3239.5	1298.25	3265.0	1314.5
bumblebox-01_2023-10-28_01-55-03	01	2023-10-28_01-55-03	43	13	2025.25	2583.5	2030.0	2556.5
bumblebox-01_2023-10-28_01-55-03	01	2023-10-28_01-55-03	43	15	2335.25	2010.75	2316.5	2010.5
bumblebox-01_2023-10-28_01-55-03	01	2023-10-28_01-55-03	43	12	2019.25	1896.0	2033.5	1918.5
bumblebox-01_2023-10-28_01-55-03	01	2023-10-28_01-55-03	43	6	2450.0	1751.25	2431.0	1766.0
bumblebox-01_2023-10-28_01-55-03	01	2023-10-28_01-55-03	43	8	1674.75	1377.75	1646.5	1364.0
bumblebox-01_2023-10-28_01-55-03	01	2023-10-28_01-55-03	43	0	2185.0	1323.75	2185.0	1355.0
bumblebox-01_2023-10-28_01-55-03	01	2023-10-28_01-55-03	43	5	1665.0	1154.5	1688.0	1157.0
bumblebox-01_2023-10-28_01-55-03	01	2023-10-28_01-55-03	43	11	2234.75	595.5	2229.5	567.0
bumblebox-01_2023-10-28_01-55-03	01	2023-10-28_01-55-03	43	14	1192.75	2267.25	1207.5	2240.0
bumblebox-01_2023-10-28_01-55-03	01	2023-10-28_01-55-03	43	2	1522.5	1497.25	1510.5	1488.0
bumblebox-01_2023-10-28_01-55-03	01	2023-10-28_01-55-03	43	10	3239.75	1298.25	3265.0	1314.5
bumblebox-01_2023-10-28_01-55-03	01	2023-10-28_01-55-03	44	13	2024.5	2582.75	2029.0	2554.5
bumblebox-01_2023-10-28_01-55-03	01	2023-10-28_01-55-03	44	15	2325.75	2011.0	2309.0	2002.0
bumblebox-01_2023-10-28_01-55-03	01	2023-10-28_01-55-03	44	12	2050.75	1883.25	2071.5	1900.0
bumblebox-01_2023-10-28_01-55-03	01	2023-10-28_01-55-03	44	6	2337.5	1760.25	2308.5	1770.5
bumblebox-01_2023-10-28_01-55-03	01	2023-10-28_01-55-03	44	8	1674.25	1373.0	1646.5	1359.5
bumblebox-01_2023-10-28_01-55-03	01	2023-10-28_01-55-03	44	5	1662.75	1157.25	1688.0	1158.5
bumblebox-01_2023-10-28_01-55-03	01	2023-10-28_01-55-03	44	11	2236.5	597.25	2232.0	568.5
bumblebox-01_2023-10-28_01-55-03	01	2023-10-28_01-55-03	44	14	1192.5	2267.25	1207.0	2240.0
bumblebox-01_2023-10-28_01-55-03	01	2023-10-28_01-55-03	44	0	2177.0	1355.25	2177.5	1382.5
bumblebox-01_2023-10-28_01-55-03	01	2023-10-28_01-55-03	44	10	3239.25	1298.0	3264.5	1314.5
bumblebox-01_2023-10-28_01-55-03	01	2023-10-28_01-55-03	45	13	2000.25	2528.0	2002.5	2499.0
bumblebox-01_2023-10-28_01-55-03	01	2023-10-28_01-55-03	45	15	2339.0	1984.75	2329.0	1965.0
bumblebox-01_2023-10-28_01-55-03	01	2023-10-28_01-55-03	45	12	2039.0	1903.0	2055.0	1922.5
bumblebox-01_2023-10-28_01-55-03	01	2023-10-28_01-55-03	45	6	2156.75	1640.75	2124.0	1645.5
bumblebox-01_2023-10-28_01-55-03	01	2023-10-28_01-55-03	45	8	1671.75	1372.25	1643.5	1360.0
bumblebox-01_2023-10-28_01-55-03	01	2023-10-28_01-55-03	45	5	1663.0	1157.75	1687.5	1159.5
bumblebox-01_2023-10-28_01-55-03	01	2023-10-28_01-55-03	45	11	2237.5	597.25	2234.0	569.0
bumblebox-01_2023-10-28_01-55-03	01	2023-10-28_01-55-03	45	14	1193.25	2267.25	1207.5	2240.0
bumblebox-01_2023-10-28_01-55-03	01	2023-10-28_01-55-03	45	2	1526.0	1457.25	1515.0	1451.5
bumblebox-01_2023-10-28_01-55-03	01	2023-10-28_01-55-03	45	0	2168.5	1372.75	2165.5	1397.0
bumblebox-01_2023-10-28_01-55-03	01	2023-10-28_01-55-03	45	10	3239.5	1298.25	3264.0	1315.0
bumblebox-01_2023-10-28_01-55-03	01	2023-10-28_01-55-03	46	13	2002.75	2517.25	2006.5	2491.0
bumblebox-01_2023-10-28_01-55-03	01	2023-10-28_01-55-03	46	15	2378.25	1984.5	2363.5	1984.0
bumblebox-01_2023-10-28_01-55-03	01	2023-10-28_01-55-03	46	12	2053.5	1939.0	2069.5	1946.0
bumblebox-01_2023-10-28_01-55-03	01	2023-10-28_01-55-03	46	6	2098.75	1713.5	2079.5	1741.0
bumblebox-01_2023-10-28_01-55-03	01	2023-10-28_01-55-03	46	8	1661.0	1380.0	1633.0	1368.0
bumblebox-01_2023-10-28_01-55-03	01	2023-10-28_01-55-03	46	0	2159.25	1340.75	2161.5	1371.0
bumblebox-01_2023-10-28_01-55-03	01	2023-10-28_01-55-03	46	11	2237.25	600.0	2232.5	571.0
bumblebox-01_2023-10-28_01-55-03	01	2023-10-28_01-55-03	46	14	1192.5	2267.5	1206.5	2240.5
bumblebox-01_2023-10-28_01-55-03	01	2023-10-28_01-55-03	46	2	1527.25	1469.5	1514.0	1465.0
bumblebox-01_2023-10-28_01-55-03	01	2023-10-28_01-55-03	46	10	3239.25	1299.25	3264.5	1315.5
bumblebox-01_2023-10-28_01-55-03	01	2023-10-28_01-55-03	47	13	1989.0	2515.5	1992.5	2486.0
bumblebox-01_2023-10-28_01-55-03	01	2023-10-28_01-55-03	47	15	2311.25	2045.5	2288.5	2058.5
bumblebox-01_2023-10-28_01-55-03	01	2023-10-28_01-55-03	47	12	2037.0	1942.5	2048.5	1951.0
bumblebox-01_2023-10-28_01-55-03	01	2023-10-28_01-55-03	47	6	2052.5	1728.75	2031.0	1751.5
bumblebox-01_2023-10-28_01-55-03	01	2023-10-28_01-55-03	47	4	2182.5	1484.5	2172.0	1505.5
bumblebox-01_2023-10-28_01-55-03	01	2023-10-28_01-55-03	47	2	1529.25	1475.5	1517.0	1467.5
bumblebox-01_2023-10-28_01-55-03	01	2023-10-28_01-55-03	47	8	1638.5	1379.25	1613.0	1364.5
bumblebox-01_2023-10-28_01-55-03	01	2023-10-28_01-55-03	47	0	2164.0	1317.25	2166.0	1349.0
bumblebox-01_2023-10-28_01-55-03	01	2023-10-28_01-55-03	47	5	1674.5	1148.5	1700.5	1151.0
bumblebox-01_2023-10-28_01-55-03	01	2023-10-28_01-55-03	47	11	2239.25	601.25	2234.0	572.5
bumblebox-01_2023-10-28_01-55-03	01	2023-10-28_01-55-03	47	14	1193.25	2268.0	1207.5	2241.5
bumblebox-01_2023-10-28_01-55-03	01	2023-10-28_01-55-03	47	10	3239.5	1299.0	3264.5	1315.0
bumblebox-01_2023-10-28_01-55-03	01	2023-10-28_01-55-03	48	13	2051.25	2475.0	2060.5	2446.5
bumblebox-01_2023-10-28_01-55-03	01	2023-10-28_01-55-03	48	15	2256.75	2057.25	2229.5	2074.5
bumblebox-01_2023-10-28_01-55-03	01	2023-10-28_01-55-03	48	6	2118.0	1715.5	2123.5	1748.5
bumblebox-01_2023-10-28_01-55-03	01	2023-10-28_01-55-03	48	8	1642.25	1398.5	1616.5	1382.0
bumblebox-01_2023-10-28_01-55-03	01	2023-10-28_01-55-03	48	0	2163.25	1300.75	2165.5	1332.5
bumblebox-01_2023-10-28_01-55-03	01	2023-10-28_01-55-03	48	5	1666.0	1150.0	1692.5	1151.5
bumblebox-01_2023-10-28_01-55-03	01	2023-10-28_01-55-03	48	11	2236.25	593.0	2232.5	563.5
bumblebox-01_2023-10-28_01-55-03	01	2023-10-28_01-55-03	48	4	2176.75	1470.0	2166.0	1488.5
bumblebox-01_2023-10-28_01-55-03	01	2023-10-28_01-55-03	48	10	3240.0	1298.25	3265.0	1314.5
bumblebox-01_2023-10-28_01-55-03	01	2023-10-28_01-55-03	49	13	2070.75	2451.25	2068.5	2422.0
bumblebox-01_2023-10-28_01-55-03	01	2023-10-28_01-55-03	49	15	2247.75	2029.5	2219.0	2045.0
bumblebox-01_2023-10-28_01-55-03	01	2023-10-28_01-55-03	49	6	2221.25	1797.75	2222.5	1830.5
bumblebox-01_2023-10-28_01-55-03	01	2023-10-28_01-55-03	49	8	1638.75	1408.5	1615.5	1386.5
bumblebox-01_2023-10-28_01-55-03	01	2023-10-28_01-55-03	49	0	2191.0	1238.75	2210.5	1264.0
bumblebox-01_2023-10-28_01-55-03	01	2023-10-28_01-55-03	49	5	1667.5	1150.25	1694.5	1152.0
bumblebox-01_2023-10-28_01-55-03	01	2023-10-28_01-55-03	49	11	2234.75	595.25	2228.0	564.5
bumblebox-01_2023-10-28_01-55-03	01	2023-10-28_01-55-03	49	14	1192.75	2268.0	1207.0	2241.0
bumblebox-01_2023-10-28_01-55-03	01	2023-10-28_01-55-03	49	9	2073.0	1538.75	2094.5	1527.5
bumblebox-01_2023-10-28_01-55-03	01	2023-10-28_01-55-03	49	10	3239.5	1299.5	3264.5	1316.0
bumblebox-01_2023-10-28_01-55-03	01	2023-10-28_01-55-03	50	13	2060.25	2448.75	2056.5	2420.0
bumblebox-01_2023-10-28_01-55-03	01	2023-10-28_01-55-03	50	15	2271.25	1998.75	2252.5	2025.0
bumblebox-01_2023-10-28_01-55-03	01	2023-10-28_01-55-03	50	6	2186.5	1802.25	2182.5	1835.0
bumblebox-01_2023-10-28_01-55-03	01	2023-10-28_01-55-03	50	8	1631.25	1416.25	1609.0	1394.5
bumblebox-01_2023-10-28_01-55-03	01	2023-10-28_01-55-03	50	0	2182.25	1252.75	2190.0	1280.5
bumblebox-01_2023-10-28_01-55-03	01	2023-10-28_01-55-03	50	5	1677.75	1140.75	1703.0	1141.5
bumblebox-01_2023-10-28_01-55-03	01	2023-10-28_01-55-03	50	11	2235.25	595.5	2229.0	566.0
bumblebox-01_2023-10-28_01-55-03	01	2023-10-28_01-55-03	50	14	1192.5	2267.0	1206.5	2240.0
bumblebox-01_2023-10-28_01-55-03	01	2023-10-28_01-55-03	50	9	2084.25	1509.5	2107.0	1496.5
bumblebox-01_2023-10-28_01-55-03	01	2023-10-28_01-55-03	50	10	3239.0	1299.25	3264.0	1315.5
bumblebox-01_2023-10-28_01-55-03	01	2023-10-28_01-55-03	50	2	1522.0	1489.0	1509.5	1476.5
bumblebox-01_2023-10-28_01-55-03	01	2023-10-28_01-55-03	51	13	2013.5	2439.75	2005.5	2411.5
bumblebox-01_2023-10-28_01-55-03	01	2023-10-28_01-55-03	51	15	2269.5	1988.75	2250.5	2015.0
bumblebox-01_2023-10-28_01-55-03	01	2023-10-28_01-55-03	51	6	2137.25	1739.5	2135.0	1773.5
bumblebox-01_2023-10-28_01-55-03	01	2023-10-28_01-55-03	51	9	2107.25	1476.25	2129.0	1463.5
bumblebox-01_2023-10-28_01-55-03	01	2023-10-28_01-55-03	51	8	1629.5	1425.5	1607.0	1403.0
bumblebox-01_2023-10-28_01-55-03	01	2023-10-28_01-55-03	51	0	2143.0	1177.0	2131.0	1193.5
bumblebox-01_2023-10-28_01-55-03	01	2023-10-28_01-55-03	51	5	1672.0	1141.5	1698.0	1142.0
bumblebox-01_2023-10-28_01-55-03	01	2023-10-28_01-55-03	51	11	2235.5	598.0	2228.5	568.0
bumblebox-01_2023-10-28_01-55-03	01	2023-10-28_01-55-03	51	14	1193.0	2267.25	1207.5	2240.0
bumblebox-01_2023-10-28_01-55-03	01	2023-10-28_01-55-03	51	10	3239.25	1299.0	3264.0	1315.5
