## Supplementary material for "The BumbleBox: An open-source platform for quantifying behavior in bumblebee colonies": Sample BumbleBox Data Output: bumblebox-01_2023-10-28_02-05-02_averages.csv

filename	ID	average distance from center	average speed	frames tracked in video
bumblebox-01_2023-10-28_02-05-02	0	280.0	11.0	51
bumblebox-01_2023-10-28_02-05-02	1	436.0	60.0	15
bumblebox-01_2023-10-28_02-05-02	4	168.0	71.0	9
bumblebox-01_2023-10-28_02-05-02	6	378.0	85.0	11
bumblebox-01_2023-10-28_02-05-02	8	492.0	21.0	33
bumblebox-01_2023-10-28_02-05-02	10	1052.0	1.0	52
bumblebox-01_2023-10-28_02-05-02	11	1018.0	2.0	52
bumblebox-01_2023-10-28_02-05-02	12	355.0	33.0	52
bumblebox-01_2023-10-28_02-05-02	13	291.0	94.0	3
bumblebox-01_2023-10-28_02-05-02	14	1114.0	1.0	47
bumblebox-01_2023-10-28_02-05-02	15	150.0	40.0	50
