## Supplementary material for "The BumbleBox: An open-source platform for quantifying behavior in bumblebee colonies": Sample BumbleBox Data Output: bumblebox-01_2023-10-28_02-05-02_contacts.csv

	frame	ID	0	1	4	8	10	11	12	14	15	6	13
0	0	0		0.0	1.0	0.0	0.0	0.0	0.0	0.0	0.0
1	0	1	0.0		0.0	0.0	0.0	0.0	0.0	0.0	0.0
2	0	4	1.0	0.0		0.0	0.0	0.0	0.0	0.0	0.0
3	0	8	0.0	0.0	0.0		0.0	0.0	0.0	0.0	0.0
4	0	10	0.0	0.0	0.0	0.0		0.0	0.0	0.0	0.0
5	0	11	0.0	0.0	0.0	0.0	0.0		0.0	0.0	0.0
6	0	12	0.0	0.0	0.0	0.0	0.0	0.0		0.0	0.0
7	0	14	0.0	0.0	0.0	0.0	0.0	0.0	0.0		0.0
8	0	15	0.0	0.0	0.0	0.0	0.0	0.0	0.0	0.0
9	1	0		0.0	1.0	0.0	0.0	0.0	0.0	0.0	0.0	0.0
10	1	1	0.0		0.0	0.0	0.0	0.0	0.0	0.0	0.0	0.0
11	1	4	1.0	0.0		0.0	0.0	0.0	0.0	0.0	0.0	0.0
12	1	6	0.0	0.0	0.0	0.0	0.0	0.0	1.0	0.0	0.0
13	1	8	0.0	0.0	0.0		0.0	0.0	0.0	0.0	0.0	0.0
14	1	10	0.0	0.0	0.0	0.0		0.0	0.0	0.0	0.0	0.0
15	1	11	0.0	0.0	0.0	0.0	0.0		0.0	0.0	0.0	0.0
16	1	12	0.0	0.0	0.0	0.0	0.0	0.0		0.0	0.0	1.0
17	1	14	0.0	0.0	0.0	0.0	0.0	0.0	0.0		0.0	0.0
18	1	15	0.0	0.0	0.0	0.0	0.0	0.0	0.0	0.0		0.0
19	2	0		0.0		0.0	0.0	0.0	0.0	0.0	0.0	0.0
20	2	1	0.0			0.0	0.0	0.0	0.0	0.0	0.0	0.0
21	2	6	0.0	0.0		0.0	0.0	0.0	0.0	0.0	0.0
22	2	8	0.0	0.0			0.0	0.0	0.0	0.0	0.0	0.0
23	2	10	0.0	0.0		0.0		0.0	0.0	0.0	0.0	0.0
24	2	11	0.0	0.0		0.0	0.0		0.0	0.0	0.0	0.0
25	2	12	0.0	0.0		0.0	0.0	0.0		0.0	0.0	0.0
26	2	14	0.0	0.0		0.0	0.0	0.0	0.0		0.0	0.0
27	2	15	0.0	0.0		0.0	0.0	0.0	0.0	0.0		0.0
28	3	0		0.0		0.0	0.0	0.0	0.0	0.0	0.0
29	3	1	0.0			0.0	0.0	0.0	0.0	0.0	0.0
30	3	8	0.0	0.0			0.0	0.0	0.0	0.0	0.0
31	3	10	0.0	0.0		0.0		0.0	0.0	0.0	0.0
32	3	11	0.0	0.0		0.0	0.0		0.0	0.0	0.0
33	3	12	0.0	0.0		0.0	0.0	0.0		0.0	0.0
34	3	14	0.0	0.0		0.0	0.0	0.0	0.0		0.0
35	3	15	0.0	0.0		0.0	0.0	0.0	0.0	0.0
36	4	0		0.0		0.0	0.0	0.0	0.0	0.0	0.0
37	4	1	0.0			0.0	0.0	0.0	0.0	0.0	0.0
38	4	8	0.0	0.0			0.0	0.0	0.0	0.0	0.0
39	4	10	0.0	0.0		0.0		0.0	0.0	0.0	0.0
40	4	11	0.0	0.0		0.0	0.0		0.0	0.0	0.0
41	4	12	0.0	0.0		0.0	0.0	0.0		0.0	0.0
42	4	14	0.0	0.0		0.0	0.0	0.0	0.0		0.0
43	4	15	0.0	0.0		0.0	0.0	0.0	0.0	0.0
44	5	0		0.0	0.0	0.0	0.0	0.0	0.0	0.0	0.0
45	5	1	0.0		0.0	0.0	0.0	0.0	0.0	0.0	0.0
46	5	4	0.0	0.0		0.0	0.0	0.0	1.0	0.0	0.0
47	5	8	0.0	0.0	0.0		0.0	0.0	0.0	0.0	0.0
48	5	10	0.0	0.0	0.0	0.0		0.0	0.0	0.0	0.0
49	5	11	0.0	0.0	0.0	0.0	0.0		0.0	0.0	0.0
50	5	12	0.0	0.0	1.0	0.0	0.0	0.0		0.0	0.0
51	5	14	0.0	0.0	0.0	0.0	0.0	0.0	0.0		0.0
52	5	15	0.0	0.0	0.0	0.0	0.0	0.0	0.0	0.0
53	6	0		0.0	1.0		0.0	0.0	0.0	0.0	0.0
54	6	1	0.0		0.0		0.0	0.0	0.0	0.0	0.0
55	6	4	1.0	0.0			0.0	0.0	0.0	0.0	0.0
56	6	10	0.0	0.0	0.0			0.0	0.0	0.0	0.0
57	6	11	0.0	0.0	0.0		0.0		0.0	0.0	0.0
58	6	12	0.0	0.0	0.0		0.0	0.0		0.0	0.0
59	6	14	0.0	0.0	0.0		0.0	0.0	0.0		0.0
60	6	15	0.0	0.0	0.0		0.0	0.0	0.0	0.0
61	7	0		0.0	1.0		0.0	0.0	0.0	0.0	0.0
62	7	1	0.0		0.0		0.0	0.0	0.0	0.0	0.0
63	7	4	1.0	0.0			0.0	0.0	0.0	0.0	0.0
64	7	10	0.0	0.0	0.0			0.0	0.0	0.0	0.0
65	7	11	0.0	0.0	0.0		0.0		0.0	0.0	0.0
66	7	12	0.0	0.0	0.0		0.0	0.0		0.0	0.0
67	7	14	0.0	0.0	0.0		0.0	0.0	0.0		0.0
68	7	15	0.0	0.0	0.0		0.0	0.0	0.0	0.0
69	8	0		0.0	1.0		0.0	0.0	0.0	0.0	0.0
70	8	1	0.0		0.0		0.0	0.0	0.0	0.0	0.0
71	8	4	1.0	0.0			0.0	0.0	0.0	0.0	0.0
72	8	10	0.0	0.0	0.0			0.0	0.0	0.0	0.0
73	8	11	0.0	0.0	0.0		0.0		0.0	0.0	0.0
74	8	12	0.0	0.0	0.0		0.0	0.0		0.0	0.0
75	8	14	0.0	0.0	0.0		0.0	0.0	0.0		0.0
76	8	15	0.0	0.0	0.0		0.0	0.0	0.0	0.0
77	9	0		0.0	1.0		0.0	0.0	0.0	0.0	0.0
78	9	1	0.0		0.0		0.0	0.0	0.0	0.0	0.0
79	9	4	1.0	0.0			0.0	0.0	0.0	0.0	1.0
80	9	10	0.0	0.0	0.0			0.0	0.0	0.0	0.0
81	9	11	0.0	0.0	0.0		0.0		0.0	0.0	0.0
82	9	12	0.0	0.0	0.0		0.0	0.0		0.0	0.0
83	9	14	0.0	0.0	0.0		0.0	0.0	0.0		0.0
84	9	15	0.0	0.0	1.0		0.0	0.0	0.0	0.0
85	10	0		0.0	1.0		0.0	0.0	0.0	0.0	0.0
86	10	1	0.0		0.0		0.0	0.0	0.0	0.0	0.0
87	10	4	1.0	0.0			0.0	0.0	0.0	0.0	0.0
88	10	10	0.0	0.0	0.0			0.0	0.0	0.0	0.0
89	10	11	0.0	0.0	0.0		0.0		0.0	0.0	0.0
90	10	12	0.0	0.0	0.0		0.0	0.0		0.0	0.0
91	10	14	0.0	0.0	0.0		0.0	0.0	0.0		0.0
92	10	15	0.0	0.0	0.0		0.0	0.0	0.0	0.0
93	11	0		0.0		0.0	0.0	0.0	0.0	0.0	0.0
94	11	1	0.0			0.0	0.0	0.0	0.0	0.0	0.0
95	11	8	0.0	0.0			0.0	0.0	0.0	0.0	0.0
96	11	10	0.0	0.0		0.0		0.0	0.0	0.0	0.0
97	11	11	0.0	0.0		0.0	0.0		0.0	0.0	0.0
98	11	12	0.0	0.0		0.0	0.0	0.0		0.0	0.0
99	11	14	0.0	0.0		0.0	0.0	0.0	0.0		0.0
100	11	15	0.0	0.0		0.0	0.0	0.0	0.0	0.0
101	12	0		0.0	1.0		0.0	0.0	0.0	0.0	0.0
102	12	1	0.0		0.0		0.0	0.0	0.0	0.0	0.0
103	12	4	1.0	0.0			0.0	0.0	0.0	0.0	0.0
104	12	10	0.0	0.0	0.0			0.0	0.0	0.0	0.0
105	12	11	0.0	0.0	0.0		0.0		0.0	0.0	0.0
106	12	12	0.0	0.0	0.0		0.0	0.0		0.0	0.0
107	12	14	0.0	0.0	0.0		0.0	0.0	0.0		0.0
108	12	15	0.0	0.0	0.0		0.0	0.0	0.0	0.0
109	13	0					0.0	0.0	0.0	0.0	0.0
110	13	10	0.0					0.0	0.0	0.0	0.0
111	13	11	0.0				0.0		0.0	0.0	0.0
112	13	12	0.0				0.0	0.0		0.0	0.0
113	13	14	0.0				0.0	0.0	0.0		0.0
114	13	15	0.0				0.0	0.0	0.0	0.0
115	14	0					0.0	0.0	0.0	0.0	0.0
116	14	10	0.0					0.0	0.0	0.0	0.0
117	14	11	0.0				0.0		0.0	0.0	0.0
118	14	12	0.0				0.0	0.0		0.0	0.0
119	14	14	0.0				0.0	0.0	0.0		0.0
120	14	15	0.0				0.0	0.0	0.0	0.0
121	15	0					0.0	0.0	0.0	0.0	0.0
122	15	10	0.0					0.0	0.0	0.0	0.0
123	15	11	0.0				0.0		0.0	0.0	0.0
124	15	12	0.0				0.0	0.0		0.0	0.0
125	15	14	0.0				0.0	0.0	0.0		0.0
126	15	15	0.0				0.0	0.0	0.0	0.0
127	16	6					0.0	0.0	0.0	0.0	0.0
128	16	10						0.0	0.0	0.0	0.0	0.0
129	16	11					0.0		0.0	0.0	0.0	0.0
130	16	12					0.0	0.0		0.0	0.0	0.0
131	16	14					0.0	0.0	0.0		0.0	0.0
132	16	15					0.0	0.0	0.0	0.0		0.0
133	17	0					0.0	0.0	0.0	0.0	0.0
134	17	10	0.0					0.0	0.0	0.0	0.0
135	17	11	0.0				0.0		0.0	0.0	0.0
136	17	12	0.0				0.0	0.0		0.0	0.0
137	17	14	0.0				0.0	0.0	0.0		0.0
138	17	15	0.0				0.0	0.0	0.0	0.0
139	18	0		0.0		0.0	0.0	0.0	0.0	0.0	0.0	0.0
140	18	1	0.0			0.0	0.0	0.0	0.0	0.0	0.0	0.0
141	18	6	0.0	0.0		0.0	0.0	0.0	0.0	0.0	0.0
142	18	8	0.0	0.0			0.0	0.0	0.0	0.0	0.0	0.0
143	18	10	0.0	0.0		0.0		0.0	0.0	0.0	0.0	0.0
144	18	11	0.0	0.0		0.0	0.0		0.0	0.0	0.0	0.0
145	18	12	0.0	0.0		0.0	0.0	0.0		0.0	0.0	0.0
146	18	14	0.0	0.0		0.0	0.0	0.0	0.0		0.0	0.0
147	18	15	0.0	0.0		0.0	0.0	0.0	0.0	0.0		0.0
148	19	0				0.0	0.0	0.0	0.0	0.0	0.0
149	19	8	0.0				0.0	0.0	0.0	0.0	0.0
150	19	10	0.0			0.0		0.0	0.0	0.0	0.0
151	19	11	0.0			0.0	0.0		0.0	0.0	0.0
152	19	12	0.0			0.0	0.0	0.0		0.0	0.0
153	19	14	0.0			0.0	0.0	0.0	0.0		0.0
154	19	15	0.0			0.0	0.0	0.0	0.0	0.0
155	20	0					0.0	0.0	0.0	0.0	0.0
156	20	10	0.0					0.0	0.0	0.0	0.0
157	20	11	0.0				0.0		0.0	0.0	0.0
158	20	12	0.0				0.0	0.0		0.0	0.0
159	20	14	0.0				0.0	0.0	0.0		0.0
160	20	15	0.0				0.0	0.0	0.0	0.0
161	21	0					0.0	0.0	0.0	0.0	0.0
162	21	10	0.0					0.0	0.0	0.0	0.0
163	21	11	0.0				0.0		0.0	0.0	0.0
164	21	12	0.0				0.0	0.0		0.0	0.0
165	21	14	0.0				0.0	0.0	0.0		0.0
166	21	15	0.0				0.0	0.0	0.0	0.0
167	22	0					0.0	0.0	0.0	0.0	0.0
168	22	10	0.0					0.0	0.0	0.0	0.0
169	22	11	0.0				0.0		0.0	0.0	0.0
170	22	12	0.0				0.0	0.0		0.0	0.0
171	22	14	0.0				0.0	0.0	0.0		0.0
172	22	15	0.0				0.0	0.0	0.0	0.0
173	23	0					0.0	0.0	0.0	0.0	0.0		0.0
174	23	10	0.0					0.0	0.0	0.0	0.0		0.0
175	23	11	0.0				0.0		0.0	0.0	0.0		0.0
176	23	12	0.0				0.0	0.0		0.0	0.0		0.0
177	23	13	0.0				0.0	0.0	0.0	0.0	0.0
178	23	14	0.0				0.0	0.0	0.0		0.0		0.0
179	23	15	0.0				0.0	0.0	0.0	0.0			0.0
180	24	0					0.0	0.0	0.0	0.0	0.0		0.0
181	24	10	0.0					0.0	0.0	0.0	0.0		0.0
182	24	11	0.0				0.0		0.0	0.0	0.0		0.0
183	24	12	0.0				0.0	0.0		0.0	0.0		0.0
184	24	13	0.0				0.0	0.0	0.0	0.0	0.0
185	24	14	0.0				0.0	0.0	0.0		0.0		0.0
186	24	15	0.0				0.0	0.0	0.0	0.0			0.0
187	25	0				0.0	0.0	0.0	0.0	0.0	0.0
188	25	8	0.0				0.0	0.0	0.0	0.0	0.0
189	25	10	0.0			0.0		0.0	0.0	0.0	0.0
190	25	11	0.0			0.0	0.0		0.0	0.0	0.0
191	25	12	0.0			0.0	0.0	0.0		0.0	0.0
192	25	14	0.0			0.0	0.0	0.0	0.0		0.0
193	25	15	0.0			0.0	0.0	0.0	0.0	0.0
194	26	0		0.0			0.0	0.0	0.0		0.0
195	26	1	0.0				0.0	0.0	0.0		0.0
196	26	10	0.0	0.0				0.0	0.0		0.0
197	26	11	0.0	0.0			0.0		0.0		0.0
198	26	12	0.0	0.0			0.0	0.0			0.0
199	26	15	0.0	0.0			0.0	0.0	0.0
200	27	0				0.0	0.0	0.0	0.0	0.0	0.0
201	27	8	0.0				0.0	0.0	0.0	0.0	0.0
202	27	10	0.0			0.0		0.0	0.0	0.0	0.0
203	27	11	0.0			0.0	0.0		0.0	0.0	0.0
204	27	12	0.0			0.0	0.0	0.0		0.0	0.0
205	27	14	0.0			0.0	0.0	0.0	0.0		0.0
206	27	15	0.0			0.0	0.0	0.0	0.0	0.0
207	28	0					0.0	0.0	0.0	0.0	0.0	0.0
208	28	6	0.0				0.0	0.0	0.0	0.0	0.0
209	28	10	0.0					0.0	0.0	0.0	0.0	0.0
210	28	11	0.0				0.0		0.0	0.0	0.0	0.0
211	28	12	0.0				0.0	0.0		0.0	0.0	0.0
212	28	14	0.0				0.0	0.0	0.0		0.0	0.0
213	28	15	0.0				0.0	0.0	0.0	0.0		0.0
214	29	0				0.0	0.0	0.0	0.0	0.0	0.0
215	29	8	0.0				0.0	0.0	0.0	0.0	0.0
216	29	10	0.0			0.0		0.0	0.0	0.0	0.0
217	29	11	0.0			0.0	0.0		0.0	0.0	0.0
218	29	12	0.0			0.0	0.0	0.0		0.0	0.0
219	29	14	0.0			0.0	0.0	0.0	0.0		0.0
220	29	15	0.0			0.0	0.0	0.0	0.0	0.0
221	30	0				0.0	0.0	0.0	0.0	0.0
222	30	8	0.0				0.0	0.0	0.0	0.0
223	30	10	0.0			0.0		0.0	0.0	0.0
224	30	11	0.0			0.0	0.0		0.0	0.0
225	30	12	0.0			0.0	0.0	0.0		0.0
226	30	14	0.0			0.0	0.0	0.0	0.0
227	31	0				0.0	0.0	0.0	0.0		0.0
228	31	8	0.0				0.0	0.0	0.0		0.0
229	31	10	0.0			0.0		0.0	0.0		0.0
230	31	11	0.0			0.0	0.0		0.0		0.0
231	31	12	0.0			0.0	0.0	0.0			0.0
232	31	15	0.0			0.0	0.0	0.0	0.0
233	32	0				0.0	0.0	0.0	0.0	0.0	0.0
234	32	8	0.0				0.0	0.0	0.0	0.0	0.0
235	32	10	0.0			0.0		0.0	0.0	0.0	0.0
236	32	11	0.0			0.0	0.0		0.0	0.0	0.0
237	32	12	0.0			0.0	0.0	0.0		0.0	0.0
238	32	14	0.0			0.0	0.0	0.0	0.0		0.0
239	32	15	0.0			0.0	0.0	0.0	0.0	0.0
240	33	0				0.0	0.0	0.0	0.0	0.0	0.0
241	33	8	0.0				0.0	0.0	0.0	0.0	0.0
242	33	10	0.0			0.0		0.0	0.0	0.0	0.0
243	33	11	0.0			0.0	0.0		0.0	0.0	0.0
244	33	12	0.0			0.0	0.0	0.0		0.0	0.0
245	33	14	0.0			0.0	0.0	0.0	0.0		0.0
246	33	15	0.0			0.0	0.0	0.0	0.0	0.0
247	34	0				0.0	0.0	0.0	0.0	0.0	0.0
248	34	8	0.0				0.0	0.0	0.0	0.0	0.0
249	34	10	0.0			0.0		0.0	0.0	0.0	0.0
250	34	11	0.0			0.0	0.0		0.0	0.0	0.0
251	34	12	0.0			0.0	0.0	0.0		0.0	0.0
252	34	14	0.0			0.0	0.0	0.0	0.0		0.0
253	34	15	0.0			0.0	0.0	0.0	0.0	0.0
254	35	0				0.0	0.0	0.0	0.0		0.0
255	35	8	0.0				0.0	0.0	0.0		0.0
256	35	10	0.0			0.0		0.0	0.0		0.0
257	35	11	0.0			0.0	0.0		0.0		0.0
258	35	12	0.0			0.0	0.0	0.0			0.0
259	35	15	0.0			0.0	0.0	0.0	0.0
260	36	0				0.0	0.0	0.0	0.0	0.0	0.0
261	36	8	0.0				0.0	0.0	0.0	0.0	0.0
262	36	10	0.0			0.0		0.0	0.0	0.0	0.0
263	36	11	0.0			0.0	0.0		0.0	0.0	0.0
264	36	12	0.0			0.0	0.0	0.0		0.0	0.0
265	36	14	0.0			0.0	0.0	0.0	0.0		0.0
266	36	15	0.0			0.0	0.0	0.0	0.0	0.0
267	37	0				0.0	0.0	0.0	0.0	0.0	0.0
268	37	8	0.0				0.0	0.0	0.0	0.0	0.0
269	37	10	0.0			0.0		0.0	0.0	0.0	0.0
270	37	11	0.0			0.0	0.0		0.0	0.0	0.0
271	37	12	0.0			0.0	0.0	0.0		0.0	0.0
272	37	14	0.0			0.0	0.0	0.0	0.0		0.0
273	37	15	0.0			0.0	0.0	0.0	0.0	0.0
274	38	0				0.0	0.0	0.0	0.0	0.0	0.0
275	38	8	0.0				0.0	0.0	0.0	0.0	0.0
276	38	10	0.0			0.0		0.0	0.0	0.0	0.0
277	38	11	0.0			0.0	0.0		0.0	0.0	0.0
278	38	12	0.0			0.0	0.0	0.0		0.0	0.0
279	38	14	0.0			0.0	0.0	0.0	0.0		0.0
280	38	15	0.0			0.0	0.0	0.0	0.0	0.0
281	39	0				0.0	0.0	0.0	0.0			0.0
282	39	6	0.0			0.0	0.0	0.0	0.0
283	39	8	0.0				0.0	0.0	0.0			0.0
284	39	10	0.0			0.0		0.0	0.0			0.0
285	39	11	0.0			0.0	0.0		0.0			0.0
286	39	12	0.0			0.0	0.0	0.0				0.0
287	40	0				0.0	0.0	0.0	0.0	0.0	0.0	0.0
288	40	6	0.0			0.0	0.0	0.0	0.0	0.0	0.0
289	40	8	0.0				0.0	0.0	0.0	0.0	0.0	0.0
290	40	10	0.0			0.0		0.0	0.0	0.0	0.0	0.0
291	40	11	0.0			0.0	0.0		0.0	0.0	0.0	0.0
292	40	12	0.0			0.0	0.0	0.0		0.0	0.0	0.0
293	40	14	0.0			0.0	0.0	0.0	0.0		0.0	0.0
294	40	15	0.0			0.0	0.0	0.0	0.0	0.0		0.0
295	41	0				0.0	0.0	0.0	0.0	0.0	0.0	0.0	0.0
296	41	6	0.0			0.0	0.0	0.0	0.0	0.0	0.0		0.0
297	41	8	0.0				0.0	0.0	0.0	0.0	0.0	0.0	0.0
298	41	10	0.0			0.0		0.0	0.0	0.0	0.0	0.0	0.0
299	41	11	0.0			0.0	0.0		0.0	0.0	0.0	0.0	0.0
300	41	12	0.0			0.0	0.0	0.0		0.0	0.0	0.0	0.0
301	41	13	0.0			0.0	0.0	0.0	0.0	0.0	0.0	0.0
302	41	14	0.0			0.0	0.0	0.0	0.0		0.0	0.0	0.0
303	41	15	0.0			0.0	0.0	0.0	0.0	0.0		0.0	0.0
304	42	0				0.0	0.0	0.0	0.0	0.0	0.0	0.0
305	42	6	0.0			0.0	0.0	0.0	0.0	0.0	0.0
306	42	8	0.0				0.0	0.0	0.0	0.0	0.0	0.0
307	42	10	0.0			0.0		0.0	0.0	0.0	0.0	0.0
308	42	11	0.0			0.0	0.0		0.0	0.0	0.0	0.0
309	42	12	0.0			0.0	0.0	0.0		0.0	0.0	0.0
310	42	14	0.0			0.0	0.0	0.0	0.0		0.0	0.0
311	42	15	0.0			0.0	0.0	0.0	0.0	0.0		0.0
312	43	0				0.0	0.0	0.0	0.0	0.0	0.0	0.0
313	43	6	0.0			0.0	0.0	0.0	0.0	0.0	0.0
314	43	8	0.0				0.0	0.0	0.0	0.0	0.0	0.0
315	43	10	0.0			0.0		0.0	0.0	0.0	0.0	0.0
316	43	11	0.0			0.0	0.0		0.0	0.0	0.0	0.0
317	43	12	0.0			0.0	0.0	0.0		0.0	0.0	0.0
318	43	14	0.0			0.0	0.0	0.0	0.0		0.0	0.0
319	43	15	0.0			0.0	0.0	0.0	0.0	0.0		0.0
320	44	0				0.0	0.0	0.0	0.0	0.0	0.0
321	44	8	0.0				0.0	0.0	0.0	0.0	0.0
322	44	10	0.0			0.0		0.0	0.0	0.0	0.0
323	44	11	0.0			0.0	0.0		0.0	0.0	0.0
324	44	12	0.0			0.0	0.0	0.0		0.0	0.0
325	44	14	0.0			0.0	0.0	0.0	0.0		0.0
326	44	15	0.0			0.0	0.0	0.0	0.0	0.0
327	45	0				0.0	0.0	0.0	0.0	0.0	0.0
328	45	8	0.0				0.0	0.0	0.0	0.0	0.0
329	45	10	0.0			0.0		0.0	0.0	0.0	0.0
330	45	11	0.0			0.0	0.0		0.0	0.0	0.0
331	45	12	0.0			0.0	0.0	0.0		0.0	0.0
332	45	14	0.0			0.0	0.0	0.0	0.0		0.0
333	45	15	0.0			0.0	0.0	0.0	0.0	0.0
334	46	0				0.0	0.0	0.0	0.0	0.0	0.0
335	46	8	0.0				0.0	0.0	0.0	0.0	0.0
336	46	10	0.0			0.0		0.0	0.0	0.0	0.0
337	46	11	0.0			0.0	0.0		0.0	0.0	0.0
338	46	12	0.0			0.0	0.0	0.0		0.0	0.0
339	46	14	0.0			0.0	0.0	0.0	0.0		0.0
340	46	15	0.0			0.0	0.0	0.0	0.0	0.0
341	47	0					0.0	0.0	0.0	0.0	0.0
342	47	10	0.0					0.0	0.0	0.0	0.0
343	47	11	0.0				0.0		0.0	0.0	0.0
344	47	12	0.0				0.0	0.0		0.0	0.0
345	47	14	0.0				0.0	0.0	0.0		0.0
346	47	15	0.0				0.0	0.0	0.0	0.0
347	48	0				0.0	0.0	0.0	0.0	0.0	0.0
348	48	8	0.0				0.0	0.0	0.0	0.0	0.0
349	48	10	0.0			0.0		0.0	0.0	0.0	0.0
350	48	11	0.0			0.0	0.0		0.0	0.0	0.0
351	48	12	0.0			0.0	0.0	0.0		0.0	0.0
352	48	14	0.0			0.0	0.0	0.0	0.0		0.0
353	48	15	0.0			0.0	0.0	0.0	0.0	0.0
354	49	0				0.0	0.0	0.0	0.0		0.0
355	49	8	0.0				0.0	0.0	0.0		0.0
356	49	10	0.0			0.0		0.0	0.0		0.0
357	49	11	0.0			0.0	0.0		0.0		0.0
358	49	12	0.0			0.0	0.0	0.0			0.0
359	49	15	0.0			0.0	0.0	0.0	0.0
360	50	0				0.0	0.0	0.0	0.0	0.0	0.0
361	50	8	0.0				0.0	0.0	0.0	0.0	0.0
362	50	10	0.0			0.0		0.0	0.0	0.0	0.0
363	50	11	0.0			0.0	0.0		0.0	0.0	0.0
364	50	12	0.0			0.0	0.0	0.0		0.0	0.0
365	50	14	0.0			0.0	0.0	0.0	0.0		0.0
366	50	15	0.0			0.0	0.0	0.0	0.0	0.0
367	51	0				0.0	0.0	0.0	0.0	0.0	0.0	0.0
368	51	6	0.0			0.0	0.0	0.0	0.0	0.0	0.0
369	51	8	0.0				0.0	0.0	0.0	0.0	0.0	0.0
370	51	10	0.0			0.0		0.0	0.0	0.0	0.0	0.0
371	51	11	0.0			0.0	0.0		0.0	0.0	0.0	0.0
372	51	12	0.0			0.0	0.0	0.0		0.0	0.0	0.0
373	51	14	0.0			0.0	0.0	0.0	0.0		0.0	0.0
374	51	15	0.0			0.0	0.0	0.0	0.0	0.0		0.0
