## Supplementary material for "The BumbleBox: An open-source platform for quantifying behavior in bumblebee colonies": Sample BumbleBox Data Output: bumblebox-01_2023-10-28_02-45-03_averages.csv

filename	ID	average distance from center	average speed	frames tracked in video
bumblebox-01_2023-10-28_02-45-03	0	511.0	21.0	37
bumblebox-01_2023-10-28_02-45-03	1	852.0	95.0	39
bumblebox-01_2023-10-28_02-45-03	2	183.0	62.0	7
bumblebox-01_2023-10-28_02-45-03	3	1228.0	40.0	52
bumblebox-01_2023-10-28_02-45-03	4	526.0	58.0	18
bumblebox-01_2023-10-28_02-45-03	5	1319.0	0.0	52
bumblebox-01_2023-10-28_02-45-03	6	294.0	18.0	2
bumblebox-01_2023-10-28_02-45-03	7	633.0	29.0	50
bumblebox-01_2023-10-28_02-45-03	8	332.0	19.0	42
bumblebox-01_2023-10-28_02-45-03	9	338.0	27.0	52
bumblebox-01_2023-10-28_02-45-03	10	1411.0	6.0	52
bumblebox-01_2023-10-28_02-45-03	11	458.0	26.0	33
bumblebox-01_2023-10-28_02-45-03	12	347.0	29.0	49
bumblebox-01_2023-10-28_02-45-03	13	937.0	88.0	50
bumblebox-01_2023-10-28_02-45-03	14	926.0	1.0	38
bumblebox-01_2023-10-28_02-45-03	15	407.0	106.0	10
