## Supplementary material for "The BumbleBox: An open-source platform for quantifying behavior in bumblebee colonies": Sample BumbleBox Data Output: bumblebox-01_2023-10-28_02-45-03_contacts.csv

	frame	ID	0	1	3	4	5	7	8	9	10	12	13	14	11	15	2	6
0	0	0		0.0	0.0	0.0	0.0	0.0	0.0	0.0	0.0	0.0	0.0	0.0
1	0	1	0.0		0.0	0.0	0.0	0.0	0.0	0.0	0.0	0.0	0.0	0.0
2	0	3	0.0	0.0		0.0	0.0	0.0	0.0	0.0	0.0	0.0	0.0	0.0
3	0	4	0.0	0.0	0.0		0.0	0.0	0.0	0.0	0.0	0.0	0.0	0.0
4	0	5	0.0	0.0	0.0	0.0		0.0	0.0	0.0	0.0	0.0	0.0	0.0
5	0	7	0.0	0.0	0.0	0.0	0.0		0.0	0.0	0.0	0.0	0.0	0.0
6	0	8	0.0	0.0	0.0	0.0	0.0	0.0		0.0	0.0	0.0	0.0	0.0
7	0	9	0.0	0.0	0.0	0.0	0.0	0.0	0.0		0.0	0.0	0.0	0.0
8	0	10	0.0	0.0	0.0	0.0	0.0	0.0	0.0	0.0		0.0	0.0	0.0
9	0	12	0.0	0.0	0.0	0.0	0.0	0.0	0.0	0.0	0.0		0.0	0.0
10	0	13	0.0	0.0	0.0	0.0	0.0	0.0	0.0	0.0	0.0	0.0		0.0
11	0	14	0.0	0.0	0.0	0.0	0.0	0.0	0.0	0.0	0.0	0.0	0.0
12	1	0		0.0	0.0	0.0	0.0	0.0	0.0	0.0	0.0	0.0	0.0
13	1	1	0.0		0.0	0.0	0.0	0.0	0.0	0.0	0.0	0.0	0.0
14	1	3	0.0	0.0		0.0	0.0	0.0	0.0	0.0	0.0	0.0	0.0
15	1	4	0.0	0.0	0.0		0.0	0.0	0.0	0.0	0.0	0.0	0.0
16	1	5	0.0	0.0	0.0	0.0		0.0	0.0	0.0	0.0	0.0	0.0
17	1	7	0.0	0.0	0.0	0.0	0.0		0.0	0.0	0.0	0.0	0.0
18	1	8	0.0	0.0	0.0	0.0	0.0	0.0		0.0	0.0	0.0	0.0
19	1	9	0.0	0.0	0.0	0.0	0.0	0.0	0.0		0.0	0.0	0.0
20	1	10	0.0	0.0	0.0	0.0	0.0	0.0	0.0	0.0		0.0	0.0
21	1	12	0.0	0.0	0.0	0.0	0.0	0.0	0.0	0.0	0.0		0.0
22	1	13	0.0	0.0	0.0	0.0	0.0	0.0	0.0	0.0	0.0	0.0
23	2	0		0.0	0.0	0.0	0.0	0.0	0.0	0.0	0.0	0.0	0.0	0.0
24	2	1	0.0		0.0	0.0	0.0	0.0	0.0	0.0	0.0	0.0	0.0	0.0
25	2	3	0.0	0.0		0.0	0.0	0.0	0.0	0.0	0.0	0.0	0.0	0.0
26	2	4	0.0	0.0	0.0		0.0	0.0	0.0	0.0	0.0	0.0	0.0	0.0
27	2	5	0.0	0.0	0.0	0.0		0.0	0.0	0.0	0.0	0.0	0.0	0.0
28	2	7	0.0	0.0	0.0	0.0	0.0		1.0	0.0	0.0	0.0	0.0	0.0
29	2	8	0.0	0.0	0.0	0.0	0.0	1.0		0.0	0.0	0.0	0.0	0.0
30	2	9	0.0	0.0	0.0	0.0	0.0	0.0	0.0		0.0	0.0	0.0	0.0
31	2	10	0.0	0.0	0.0	0.0	0.0	0.0	0.0	0.0		0.0	0.0	0.0
32	2	12	0.0	0.0	0.0	0.0	0.0	0.0	0.0	0.0	0.0		0.0	0.0
33	2	13	0.0	0.0	0.0	0.0	0.0	0.0	0.0	0.0	0.0	0.0		0.0
34	2	14	0.0	0.0	0.0	0.0	0.0	0.0	0.0	0.0	0.0	0.0	0.0
35	3	0			0.0		0.0	0.0	0.0	0.0	0.0	0.0
36	3	3	0.0				0.0	0.0	0.0	0.0	0.0	0.0
37	3	5	0.0		0.0			0.0	0.0	0.0	0.0	0.0
38	3	7	0.0		0.0		0.0		0.0	0.0	0.0	0.0
39	3	8	0.0		0.0		0.0	0.0		0.0	0.0	0.0
40	3	9	0.0		0.0		0.0	0.0	0.0		0.0	0.0
41	3	10	0.0		0.0		0.0	0.0	0.0	0.0		0.0
42	3	12	0.0		0.0		0.0	0.0	0.0	0.0	0.0
43	4	0			0.0	0.0	0.0	0.0	0.0	0.0	0.0	0.0	0.0	0.0
44	4	3	0.0			0.0	0.0	0.0	0.0	0.0	0.0	0.0	0.0	0.0
45	4	4	0.0		0.0		0.0	0.0	0.0	0.0	0.0	0.0	0.0	0.0
46	4	5	0.0		0.0	0.0		0.0	0.0	0.0	0.0	0.0	0.0	0.0
47	4	7	0.0		0.0	0.0	0.0		1.0	0.0	0.0	0.0	0.0	0.0
48	4	8	0.0		0.0	0.0	0.0	1.0		0.0	0.0	0.0	0.0	0.0
49	4	9	0.0		0.0	0.0	0.0	0.0	0.0		0.0	0.0	0.0	0.0
50	4	10	0.0		0.0	0.0	0.0	0.0	0.0	0.0		0.0	0.0	0.0
51	4	12	0.0		0.0	0.0	0.0	0.0	0.0	0.0	0.0		0.0	0.0
52	4	13	0.0		0.0	0.0	0.0	0.0	0.0	0.0	0.0	0.0		0.0
53	4	14	0.0		0.0	0.0	0.0	0.0	0.0	0.0	0.0	0.0	0.0
54	5	3					0.0	0.0	0.0	0.0	0.0	0.0	0.0	0.0
55	5	5			0.0			0.0	0.0	0.0	0.0	0.0	0.0	0.0
56	5	7			0.0		0.0		1.0	0.0	0.0	0.0	0.0	0.0
57	5	8			0.0		0.0	1.0		0.0	0.0	0.0	0.0	0.0
58	5	9			0.0		0.0	0.0	0.0		0.0	0.0	0.0	0.0
59	5	10			0.0		0.0	0.0	0.0	0.0		0.0	0.0	0.0
60	5	12			0.0		0.0	0.0	0.0	0.0	0.0		0.0	0.0
61	5	13			0.0		0.0	0.0	0.0	0.0	0.0	0.0		0.0
62	5	14			0.0		0.0	0.0	0.0	0.0	0.0	0.0	0.0
63	6	3					0.0	0.0	0.0	0.0	0.0	0.0	0.0	0.0
64	6	5			0.0			0.0	0.0	0.0	0.0	0.0	0.0	0.0
65	6	7			0.0		0.0		1.0	0.0	0.0	0.0	0.0	0.0
66	6	8			0.0		0.0	1.0		0.0	0.0	0.0	0.0	0.0
67	6	9			0.0		0.0	0.0	0.0		0.0	0.0	0.0	0.0
68	6	10			0.0		0.0	0.0	0.0	0.0		0.0	0.0	0.0
69	6	12			0.0		0.0	0.0	0.0	0.0	0.0		0.0	0.0
70	6	13			0.0		0.0	0.0	0.0	0.0	0.0	0.0		0.0
71	6	14			0.0		0.0	0.0	0.0	0.0	0.0	0.0	0.0
72	7	3				0.0	0.0	0.0	0.0	0.0	0.0	0.0	0.0	0.0
73	7	4			0.0		0.0	0.0	0.0	0.0	0.0	0.0	0.0	0.0
74	7	5			0.0	0.0		0.0	0.0	0.0	0.0	0.0	0.0	0.0
75	7	7			0.0	0.0	0.0		1.0	0.0	0.0	0.0	0.0	0.0
76	7	8			0.0	0.0	0.0	1.0		0.0	0.0	0.0	0.0	0.0
77	7	9			0.0	0.0	0.0	0.0	0.0		0.0	0.0	0.0	0.0
78	7	10			0.0	0.0	0.0	0.0	0.0	0.0		0.0	0.0	0.0
79	7	12			0.0	0.0	0.0	0.0	0.0	0.0	0.0		0.0	0.0
80	7	13			0.0	0.0	0.0	0.0	0.0	0.0	0.0	0.0		0.0
81	7	14			0.0	0.0	0.0	0.0	0.0	0.0	0.0	0.0	0.0
82	8	3				0.0	0.0	0.0	0.0	0.0	0.0	0.0	0.0	0.0
83	8	4			0.0		0.0	0.0	0.0	0.0	0.0	0.0	0.0	0.0
84	8	5			0.0	0.0		0.0	0.0	0.0	0.0	0.0	0.0	0.0
85	8	7			0.0	0.0	0.0		0.0	0.0	0.0	0.0	0.0	0.0
86	8	8			0.0	0.0	0.0	0.0		0.0	0.0	0.0	0.0	0.0
87	8	9			0.0	0.0	0.0	0.0	0.0		0.0	0.0	0.0	0.0
88	8	10			0.0	0.0	0.0	0.0	0.0	0.0		0.0	0.0	0.0
89	8	12			0.0	0.0	0.0	0.0	0.0	0.0	0.0		0.0	0.0
90	8	13			0.0	0.0	0.0	0.0	0.0	0.0	0.0	0.0		0.0
91	8	14			0.0	0.0	0.0	0.0	0.0	0.0	0.0	0.0	0.0
92	9	3				0.0	0.0	0.0	0.0	0.0	0.0	0.0	0.0	0.0
93	9	4			0.0		0.0	0.0	0.0	0.0	0.0	0.0	0.0	0.0
94	9	5			0.0	0.0		0.0	0.0	0.0	0.0	0.0	0.0	0.0
95	9	7			0.0	0.0	0.0		1.0	0.0	0.0	0.0	0.0	0.0
96	9	8			0.0	0.0	0.0	1.0		0.0	0.0	0.0	0.0	0.0
97	9	9			0.0	0.0	0.0	0.0	0.0		0.0	0.0	0.0	0.0
98	9	10			0.0	0.0	0.0	0.0	0.0	0.0		0.0	0.0	0.0
99	9	12			0.0	0.0	0.0	0.0	0.0	0.0	0.0		0.0	0.0
100	9	13			0.0	0.0	0.0	0.0	0.0	0.0	0.0	0.0		0.0
101	9	14			0.0	0.0	0.0	0.0	0.0	0.0	0.0	0.0	0.0
102	10	0			0.0	0.0	0.0	0.0	0.0	0.0	0.0	0.0		0.0
103	10	3	0.0			0.0	0.0	0.0	0.0	0.0	0.0	0.0		0.0
104	10	4	0.0		0.0		0.0	0.0	0.0	0.0	0.0	0.0		0.0
105	10	5	0.0		0.0	0.0		0.0	0.0	0.0	0.0	0.0		0.0
106	10	7	0.0		0.0	0.0	0.0		1.0	0.0	0.0	0.0		0.0
107	10	8	0.0		0.0	0.0	0.0	1.0		0.0	0.0	0.0		0.0
108	10	9	0.0		0.0	0.0	0.0	0.0	0.0		0.0	0.0		0.0
109	10	10	0.0		0.0	0.0	0.0	0.0	0.0	0.0		0.0		0.0
110	10	12	0.0		0.0	0.0	0.0	0.0	0.0	0.0	0.0			0.0
111	10	14	0.0		0.0	0.0	0.0	0.0	0.0	0.0	0.0	0.0
112	11	0		0.0	0.0	0.0	0.0	0.0	0.0	0.0	0.0	0.0	0.0	0.0
113	11	1	0.0		0.0	0.0	0.0	0.0	0.0	0.0	0.0	0.0	0.0	0.0
114	11	3	0.0	0.0		0.0	0.0	0.0	0.0	0.0	0.0	0.0	0.0	0.0
115	11	4	0.0	0.0	0.0		0.0	0.0	0.0	0.0	0.0	0.0	0.0	0.0
116	11	5	0.0	0.0	0.0	0.0		0.0	0.0	0.0	0.0	0.0	0.0	0.0
117	11	7	0.0	0.0	0.0	0.0	0.0		0.0	0.0	0.0	0.0	0.0	0.0
118	11	8	0.0	0.0	0.0	0.0	0.0	0.0		0.0	0.0	0.0	0.0	0.0
119	11	9	0.0	0.0	0.0	0.0	0.0	0.0	0.0		0.0	0.0	0.0	0.0
120	11	10	0.0	0.0	0.0	0.0	0.0	0.0	0.0	0.0		0.0	0.0	0.0
121	11	12	0.0	0.0	0.0	0.0	0.0	0.0	0.0	0.0	0.0		0.0	0.0
122	11	13	0.0	0.0	0.0	0.0	0.0	0.0	0.0	0.0	0.0	0.0		0.0
123	11	14	0.0	0.0	0.0	0.0	0.0	0.0	0.0	0.0	0.0	0.0	0.0
124	12	0		0.0	0.0	0.0	0.0	0.0	0.0	0.0	0.0	0.0	0.0	0.0
125	12	1	0.0		0.0	0.0	0.0	0.0	0.0	0.0	0.0	0.0	0.0	0.0
126	12	3	0.0	0.0		0.0	0.0	0.0	0.0	0.0	0.0	0.0	0.0	0.0
127	12	4	0.0	0.0	0.0		0.0	0.0	0.0	0.0	0.0	0.0	0.0	0.0
128	12	5	0.0	0.0	0.0	0.0		0.0	0.0	0.0	0.0	0.0	0.0	0.0
129	12	7	0.0	0.0	0.0	0.0	0.0		0.0	0.0	0.0	0.0	0.0	0.0
130	12	8	0.0	0.0	0.0	0.0	0.0	0.0		0.0	0.0	0.0	0.0	0.0
131	12	9	0.0	0.0	0.0	0.0	0.0	0.0	0.0		0.0	0.0	0.0	0.0
132	12	10	0.0	0.0	0.0	0.0	0.0	0.0	0.0	0.0		0.0	0.0	0.0
133	12	12	0.0	0.0	0.0	0.0	0.0	0.0	0.0	0.0	0.0		0.0	0.0
134	12	13	0.0	0.0	0.0	0.0	0.0	0.0	0.0	0.0	0.0	0.0		0.0
135	12	14	0.0	0.0	0.0	0.0	0.0	0.0	0.0	0.0	0.0	0.0	0.0
136	13	0		0.0	0.0	0.0	0.0	0.0	0.0	0.0	0.0	0.0	0.0	0.0
137	13	1	0.0		0.0	0.0	0.0	0.0	0.0	0.0	0.0	0.0	0.0	0.0
138	13	3	0.0	0.0		0.0	0.0	0.0	0.0	0.0	0.0	0.0	0.0	0.0
139	13	4	0.0	0.0	0.0		0.0	0.0	0.0	0.0	0.0	0.0	0.0	0.0
140	13	5	0.0	0.0	0.0	0.0		0.0	0.0	0.0	0.0	0.0	0.0	0.0
141	13	7	0.0	0.0	0.0	0.0	0.0		0.0	0.0	0.0	0.0	0.0	0.0
142	13	8	0.0	0.0	0.0	0.0	0.0	0.0		0.0	0.0	0.0	0.0	0.0
143	13	9	0.0	0.0	0.0	0.0	0.0	0.0	0.0		0.0	0.0	0.0	0.0
144	13	10	0.0	0.0	0.0	0.0	0.0	0.0	0.0	0.0		0.0	0.0	0.0
145	13	12	0.0	0.0	0.0	0.0	0.0	0.0	0.0	0.0	0.0		0.0	0.0
146	13	13	0.0	0.0	0.0	0.0	0.0	0.0	0.0	0.0	0.0	0.0		0.0
147	13	14	0.0	0.0	0.0	0.0	0.0	0.0	0.0	0.0	0.0	0.0	0.0
148	14	0		0.0	0.0	0.0	0.0	0.0	0.0	0.0	0.0	0.0	0.0	0.0
149	14	1	0.0		0.0	0.0	0.0	0.0	0.0	0.0	0.0	0.0	0.0	0.0
150	14	3	0.0	0.0		0.0	0.0	0.0	0.0	0.0	0.0	0.0	0.0	0.0
151	14	4	0.0	0.0	0.0		0.0	0.0	0.0	0.0	0.0	0.0	0.0	0.0
152	14	5	0.0	0.0	0.0	0.0		0.0	0.0	0.0	0.0	0.0	0.0	0.0
153	14	7	0.0	0.0	0.0	0.0	0.0		0.0	0.0	0.0	0.0	0.0	0.0
154	14	8	0.0	0.0	0.0	0.0	0.0	0.0		0.0	0.0	0.0	0.0	0.0
155	14	9	0.0	0.0	0.0	0.0	0.0	0.0	0.0		0.0	0.0	0.0	0.0
156	14	10	0.0	0.0	0.0	0.0	0.0	0.0	0.0	0.0		0.0	0.0	0.0
157	14	12	0.0	0.0	0.0	0.0	0.0	0.0	0.0	0.0	0.0		0.0	0.0
158	14	13	0.0	0.0	0.0	0.0	0.0	0.0	0.0	0.0	0.0	0.0		0.0
159	14	14	0.0	0.0	0.0	0.0	0.0	0.0	0.0	0.0	0.0	0.0	0.0
160	15	0			0.0		0.0	0.0	0.0	0.0	0.0	0.0	0.0	0.0
161	15	3	0.0				0.0	0.0	0.0	0.0	0.0	0.0	0.0	0.0
162	15	5	0.0		0.0			0.0	0.0	0.0	0.0	0.0	0.0	0.0
163	15	7	0.0		0.0		0.0		0.0	0.0	0.0	0.0	0.0	0.0
164	15	8	0.0		0.0		0.0	0.0		0.0	0.0	0.0	0.0	0.0
165	15	9	0.0		0.0		0.0	0.0	0.0		0.0	0.0	0.0	0.0
166	15	10	0.0		0.0		0.0	0.0	0.0	0.0		0.0	0.0	0.0
167	15	12	0.0		0.0		0.0	0.0	0.0	0.0	0.0		0.0	0.0
168	15	13	0.0		0.0		0.0	0.0	0.0	0.0	0.0	0.0		0.0
169	15	14	0.0		0.0		0.0	0.0	0.0	0.0	0.0	0.0	0.0
170	16	0			0.0		0.0	0.0	0.0	0.0	0.0	0.0	0.0
171	16	3	0.0				0.0	0.0	0.0	0.0	0.0	0.0	0.0
172	16	5	0.0		0.0			0.0	0.0	0.0	0.0	0.0	0.0
173	16	7	0.0		0.0		0.0		0.0	0.0	0.0	0.0	0.0
174	16	8	0.0		0.0		0.0	0.0		0.0	0.0	0.0	0.0
175	16	9	0.0		0.0		0.0	0.0	0.0		0.0	0.0	0.0
176	16	10	0.0		0.0		0.0	0.0	0.0	0.0		0.0	0.0
177	16	12	0.0		0.0		0.0	0.0	0.0	0.0	0.0		0.0
178	16	13	0.0		0.0		0.0	0.0	0.0	0.0	0.0	0.0
179	17	0			0.0	1.0	0.0	0.0	0.0	0.0	0.0	0.0	0.0
180	17	3	0.0			0.0	0.0	0.0	0.0	0.0	0.0	0.0	0.0
181	17	4	1.0		0.0		0.0	0.0	0.0	0.0	0.0	1.0	0.0
182	17	5	0.0		0.0	0.0		0.0	0.0	0.0	0.0	0.0	0.0
183	17	7	0.0		0.0	0.0	0.0		0.0	0.0	0.0	0.0	0.0
184	17	8	0.0		0.0	0.0	0.0	0.0		0.0	0.0	0.0	0.0
185	17	9	0.0		0.0	0.0	0.0	0.0	0.0		0.0	0.0	0.0
186	17	10	0.0		0.0	0.0	0.0	0.0	0.0	0.0		0.0	0.0
187	17	12	0.0		0.0	1.0	0.0	0.0	0.0	0.0	0.0		0.0
188	17	13	0.0		0.0	0.0	0.0	0.0	0.0	0.0	0.0	0.0
189	18	0			0.0		0.0	0.0	0.0	0.0	0.0	0.0	0.0	0.0
190	18	3	0.0				0.0	0.0	0.0	0.0	0.0	0.0	0.0	0.0
191	18	5	0.0		0.0			0.0	0.0	0.0	0.0	0.0	0.0	0.0
192	18	7	0.0		0.0		0.0		0.0	0.0	0.0	0.0	0.0	0.0
193	18	8	0.0		0.0		0.0	0.0		0.0	0.0	0.0	0.0	0.0
194	18	9	0.0		0.0		0.0	0.0	0.0		0.0	0.0	0.0	0.0
195	18	10	0.0		0.0		0.0	0.0	0.0	0.0		0.0	0.0	0.0
196	18	12	0.0		0.0		0.0	0.0	0.0	0.0	0.0		0.0	0.0
197	18	13	0.0		0.0		0.0	0.0	0.0	0.0	0.0	0.0		0.0
198	18	14	0.0		0.0		0.0	0.0	0.0	0.0	0.0	0.0	0.0
199	19	0		0.0	0.0		0.0		0.0	0.0	0.0	0.0	0.0	0.0	0.0
200	19	1	0.0		0.0		0.0		0.0	0.0	0.0	0.0	0.0	0.0	0.0
201	19	3	0.0	0.0			0.0		0.0	0.0	0.0	0.0	0.0	0.0	0.0
202	19	5	0.0	0.0	0.0				0.0	0.0	0.0	0.0	0.0	0.0	0.0
203	19	8	0.0	0.0	0.0		0.0			0.0	0.0	0.0	0.0	0.0	0.0
204	19	9	0.0	0.0	0.0		0.0		0.0		0.0	0.0	0.0	0.0	0.0
205	19	10	0.0	0.0	0.0		0.0		0.0	0.0		0.0	0.0	0.0	0.0
206	19	11	0.0	0.0	0.0		0.0		0.0	0.0	0.0	0.0	0.0	0.0
207	19	12	0.0	0.0	0.0		0.0		0.0	0.0	0.0		0.0	0.0	0.0
208	19	13	0.0	0.0	0.0		0.0		0.0	0.0	0.0	0.0		0.0	0.0
209	19	14	0.0	0.0	0.0		0.0		0.0	0.0	0.0	0.0	0.0		0.0
210	20	0		0.0	0.0		0.0	0.0	0.0	0.0	0.0	0.0	0.0		0.0
211	20	1	0.0		0.0		0.0	0.0	0.0	0.0	0.0	0.0	0.0		0.0
212	20	3	0.0	0.0			0.0	0.0	0.0	0.0	0.0	0.0	0.0		0.0
213	20	5	0.0	0.0	0.0			0.0	0.0	0.0	0.0	0.0	0.0		0.0
214	20	7	0.0	0.0	0.0		0.0		0.0	0.0	0.0	0.0	0.0		0.0
215	20	8	0.0	0.0	0.0		0.0	0.0		0.0	0.0	0.0	0.0		0.0
216	20	9	0.0	0.0	0.0		0.0	0.0	0.0		0.0	0.0	0.0		0.0
217	20	10	0.0	0.0	0.0		0.0	0.0	0.0	0.0		0.0	0.0		0.0
218	20	11	0.0	0.0	0.0		0.0	0.0	0.0	0.0	0.0	0.0	0.0
219	20	12	0.0	0.0	0.0		0.0	0.0	0.0	0.0	0.0		0.0		0.0
220	20	13	0.0	0.0	0.0		0.0	0.0	0.0	0.0	0.0	0.0			0.0
221	21	0		0.0	0.0	1.0	0.0	0.0	0.0	0.0	0.0	0.0	0.0	0.0	0.0
222	21	1	0.0		0.0	0.0	0.0	0.0	0.0	0.0	0.0	0.0	0.0	0.0	0.0
223	21	3	0.0	0.0		0.0	0.0	0.0	0.0	0.0	0.0	0.0	0.0	0.0	0.0
224	21	4	1.0	0.0	0.0		0.0	0.0	0.0	0.0	0.0	0.0	0.0	0.0	0.0
225	21	5	0.0	0.0	0.0	0.0		0.0	0.0	0.0	0.0	0.0	0.0	0.0	0.0
226	21	7	0.0	0.0	0.0	0.0	0.0		0.0	0.0	0.0	0.0	0.0	0.0	0.0
227	21	8	0.0	0.0	0.0	0.0	0.0	0.0		0.0	0.0	0.0	0.0	0.0	0.0
228	21	9	0.0	0.0	0.0	0.0	0.0	0.0	0.0		0.0	0.0	0.0	0.0	1.0
229	21	10	0.0	0.0	0.0	0.0	0.0	0.0	0.0	0.0		0.0	0.0	0.0	0.0
230	21	11	0.0	0.0	0.0	0.0	0.0	0.0	0.0	1.0	0.0	0.0	0.0	0.0
231	21	12	0.0	0.0	0.0	0.0	0.0	0.0	0.0	0.0	0.0		0.0	0.0	0.0
232	21	13	0.0	0.0	0.0	0.0	0.0	0.0	0.0	0.0	0.0	0.0		0.0	0.0
233	21	14	0.0	0.0	0.0	0.0	0.0	0.0	0.0	0.0	0.0	0.0	0.0		0.0
234	22	0		0.0	0.0		0.0	0.0	0.0	0.0	0.0	0.0	0.0	0.0	0.0
235	22	1	0.0		0.0		0.0	0.0	0.0	0.0	0.0	0.0	0.0	0.0	0.0
236	22	3	0.0	0.0			0.0	0.0	0.0	0.0	0.0	0.0	0.0	0.0	0.0
237	22	5	0.0	0.0	0.0			0.0	0.0	0.0	0.0	0.0	0.0	0.0	0.0
238	22	7	0.0	0.0	0.0		0.0		0.0	0.0	0.0	0.0	0.0	0.0	0.0
239	22	8	0.0	0.0	0.0		0.0	0.0		0.0	0.0	0.0	0.0	0.0	0.0
240	22	9	0.0	0.0	0.0		0.0	0.0	0.0		0.0	0.0	0.0	0.0	0.0
241	22	10	0.0	0.0	0.0		0.0	0.0	0.0	0.0		0.0	0.0	0.0	0.0
242	22	11	0.0	0.0	0.0		0.0	0.0	0.0	0.0	0.0	0.0	0.0	0.0
243	22	12	0.0	0.0	0.0		0.0	0.0	0.0	0.0	0.0		0.0	0.0	0.0
244	22	13	0.0	0.0	0.0		0.0	0.0	0.0	0.0	0.0	0.0		1.0	0.0
245	22	14	0.0	0.0	0.0		0.0	0.0	0.0	0.0	0.0	0.0	1.0		0.0
246	23	0		0.0	0.0		0.0	1.0	0.0	0.0	0.0	0.0	0.0	0.0	0.0
247	23	1	0.0		0.0		0.0	0.0	0.0	0.0	0.0	0.0	0.0	0.0	0.0
248	23	3	0.0	0.0			0.0	0.0	0.0	0.0	0.0	0.0	0.0	0.0	0.0
249	23	5	0.0	0.0	0.0			0.0	0.0	0.0	0.0	0.0	0.0	0.0	0.0
250	23	7	1.0	0.0	0.0		0.0		0.0	0.0	0.0	0.0	0.0	0.0	0.0
251	23	8	0.0	0.0	0.0		0.0	0.0		0.0	0.0	0.0	0.0	0.0	0.0
252	23	9	0.0	0.0	0.0		0.0	0.0	0.0		0.0	0.0	0.0	0.0	0.0
253	23	10	0.0	0.0	0.0		0.0	0.0	0.0	0.0		0.0	0.0	0.0	0.0
254	23	11	0.0	0.0	0.0		0.0	0.0	0.0	0.0	0.0	0.0	0.0	0.0
255	23	12	0.0	0.0	0.0		0.0	0.0	0.0	0.0	0.0		0.0	0.0	0.0
256	23	13	0.0	0.0	0.0		0.0	0.0	0.0	0.0	0.0	0.0		1.0	0.0
257	23	14	0.0	0.0	0.0		0.0	0.0	0.0	0.0	0.0	0.0	1.0		0.0
258	24	0		0.0	0.0	1.0	0.0	1.0	0.0	0.0	0.0	0.0	0.0		0.0
259	24	1	0.0		0.0	0.0	0.0	0.0	0.0	0.0	0.0	0.0	0.0		0.0
260	24	3	0.0	0.0		0.0	0.0	0.0	0.0	0.0	0.0	0.0	0.0		0.0
261	24	4	1.0	0.0	0.0		0.0	0.0	0.0	0.0	0.0	0.0	0.0		0.0
262	24	5	0.0	0.0	0.0	0.0		0.0	0.0	0.0	0.0	0.0	0.0		0.0
263	24	7	1.0	0.0	0.0	0.0	0.0		0.0	0.0	0.0	0.0	0.0		0.0
264	24	8	0.0	0.0	0.0	0.0	0.0	0.0		0.0	0.0	0.0	0.0		0.0
265	24	9	0.0	0.0	0.0	0.0	0.0	0.0	0.0		0.0	0.0	0.0		0.0
266	24	10	0.0	0.0	0.0	0.0	0.0	0.0	0.0	0.0		0.0	0.0		0.0
267	24	11	0.0	0.0	0.0	0.0	0.0	0.0	0.0	0.0	0.0	0.0	0.0
268	24	12	0.0	0.0	0.0	0.0	0.0	0.0	0.0	0.0	0.0		0.0		0.0
269	24	13	0.0	0.0	0.0	0.0	0.0	0.0	0.0	0.0	0.0	0.0			0.0
270	25	0		0.0	0.0		0.0	0.0	0.0	0.0	0.0	0.0	0.0	0.0	0.0
271	25	1	0.0		0.0		0.0	0.0	0.0	0.0	0.0	0.0	0.0	0.0	0.0
272	25	3	0.0	0.0			0.0	0.0	0.0	0.0	0.0	0.0	0.0	0.0	0.0
273	25	5	0.0	0.0	0.0			0.0	0.0	0.0	0.0	0.0	0.0	0.0	0.0
274	25	7	0.0	0.0	0.0		0.0		0.0	0.0	0.0	0.0	0.0	0.0	0.0
275	25	8	0.0	0.0	0.0		0.0	0.0		0.0	0.0	0.0	0.0	0.0	0.0
276	25	9	0.0	0.0	0.0		0.0	0.0	0.0		0.0	0.0	0.0	0.0	0.0
277	25	10	0.0	0.0	0.0		0.0	0.0	0.0	0.0		0.0	0.0	0.0	0.0
278	25	11	0.0	0.0	0.0		0.0	0.0	0.0	0.0	0.0	0.0	0.0	0.0
279	25	12	0.0	0.0	0.0		0.0	0.0	0.0	0.0	0.0		0.0	0.0	0.0
280	25	13	0.0	0.0	0.0		0.0	0.0	0.0	0.0	0.0	0.0		1.0	0.0
281	25	14	0.0	0.0	0.0		0.0	0.0	0.0	0.0	0.0	0.0	1.0		0.0
282	26	0		0.0	0.0		0.0	1.0	0.0	0.0	0.0	0.0	0.0	0.0	0.0
283	26	1	0.0		0.0		0.0	0.0	0.0	0.0	0.0	0.0	0.0	0.0	0.0
284	26	3	0.0	0.0			0.0	0.0	0.0	0.0	0.0	0.0	0.0	0.0	0.0
285	26	5	0.0	0.0	0.0			0.0	0.0	0.0	0.0	0.0	0.0	0.0	0.0
286	26	7	1.0	0.0	0.0		0.0		0.0	0.0	0.0	0.0	0.0	0.0	0.0
287	26	8	0.0	0.0	0.0		0.0	0.0		0.0	0.0	0.0	0.0	0.0	0.0
288	26	9	0.0	0.0	0.0		0.0	0.0	0.0		0.0	0.0	0.0	0.0	0.0
289	26	10	0.0	0.0	0.0		0.0	0.0	0.0	0.0		0.0	0.0	0.0	0.0
290	26	11	0.0	0.0	0.0		0.0	0.0	0.0	0.0	0.0	0.0	0.0	0.0
291	26	12	0.0	0.0	0.0		0.0	0.0	0.0	0.0	0.0		0.0	0.0	0.0
292	26	13	0.0	0.0	0.0		0.0	0.0	0.0	0.0	0.0	0.0		1.0	0.0
293	26	14	0.0	0.0	0.0		0.0	0.0	0.0	0.0	0.0	0.0	1.0		0.0
294	27	0		0.0	0.0		0.0	1.0	0.0	0.0	0.0	0.0	0.0		0.0
295	27	1	0.0		0.0		0.0	0.0	0.0	0.0	0.0	0.0	0.0		0.0
296	27	3	0.0	0.0			0.0	0.0	0.0	0.0	0.0	0.0	0.0		0.0
297	27	5	0.0	0.0	0.0			0.0	0.0	0.0	0.0	0.0	0.0		0.0
298	27	7	1.0	0.0	0.0		0.0		0.0	0.0	0.0	0.0	0.0		0.0
299	27	8	0.0	0.0	0.0		0.0	0.0		0.0	0.0	0.0	0.0		0.0
300	27	9	0.0	0.0	0.0		0.0	0.0	0.0		0.0	0.0	0.0		1.0
301	27	10	0.0	0.0	0.0		0.0	0.0	0.0	0.0		0.0	0.0		0.0
302	27	11	0.0	0.0	0.0		0.0	0.0	0.0	1.0	0.0	0.0	0.0
303	27	12	0.0	0.0	0.0		0.0	0.0	0.0	0.0	0.0		0.0		0.0
304	27	13	0.0	0.0	0.0		0.0	0.0	0.0	0.0	0.0	0.0			0.0
305	28	0		0.0	0.0		0.0	1.0		0.0	0.0	0.0	0.0	0.0	0.0
306	28	1	0.0		0.0		0.0	0.0		0.0	0.0	0.0	0.0	0.0	0.0
307	28	3	0.0	0.0			0.0	0.0		0.0	0.0	0.0	0.0	0.0	0.0
308	28	5	0.0	0.0	0.0			0.0		0.0	0.0	0.0	0.0	0.0	0.0
309	28	7	1.0	0.0	0.0		0.0			0.0	0.0	0.0	0.0	0.0	0.0
310	28	9	0.0	0.0	0.0		0.0	0.0			0.0	0.0	0.0	0.0	0.0
311	28	10	0.0	0.0	0.0		0.0	0.0		0.0		0.0	0.0	0.0	0.0
312	28	11	0.0	0.0	0.0		0.0	0.0		0.0	0.0	0.0	0.0	0.0
313	28	12	0.0	0.0	0.0		0.0	0.0		0.0	0.0		0.0	0.0	0.0
314	28	13	0.0	0.0	0.0		0.0	0.0		0.0	0.0	0.0		1.0	0.0
315	28	14	0.0	0.0	0.0		0.0	0.0		0.0	0.0	0.0	1.0		0.0
316	29	0		0.0	0.0		0.0	1.0		0.0	0.0	0.0	0.0		0.0
317	29	1	0.0		0.0		0.0	0.0		0.0	0.0	0.0	0.0		0.0
318	29	3	0.0	0.0			0.0	0.0		0.0	0.0	0.0	0.0		0.0
319	29	5	0.0	0.0	0.0			0.0		0.0	0.0	0.0	0.0		0.0
320	29	7	1.0	0.0	0.0		0.0			0.0	0.0	0.0	0.0		0.0
321	29	9	0.0	0.0	0.0		0.0	0.0			0.0	0.0	0.0		0.0
322	29	10	0.0	0.0	0.0		0.0	0.0		0.0		0.0	0.0		0.0
323	29	11	0.0	0.0	0.0		0.0	0.0		0.0	0.0	0.0	0.0
324	29	12	0.0	0.0	0.0		0.0	0.0		0.0	0.0		0.0		0.0
325	29	13	0.0	0.0	0.0		0.0	0.0		0.0	0.0	0.0			0.0
326	30	0		0.0	0.0		0.0	1.0		0.0	0.0	0.0	0.0	0.0	0.0
327	30	1	0.0		0.0		0.0	0.0		0.0	0.0	0.0	0.0	0.0	0.0
328	30	3	0.0	0.0			0.0	0.0		0.0	0.0	0.0	0.0	0.0	0.0
329	30	5	0.0	0.0	0.0			0.0		0.0	0.0	0.0	0.0	0.0	0.0
330	30	7	1.0	0.0	0.0		0.0			0.0	0.0	0.0	0.0	0.0	0.0
331	30	9	0.0	0.0	0.0		0.0	0.0			0.0	0.0	0.0	0.0	0.0
332	30	10	0.0	0.0	0.0		0.0	0.0		0.0		0.0	0.0	0.0	0.0
333	30	11	0.0	0.0	0.0		0.0	0.0		0.0	0.0	0.0	0.0	0.0
334	30	12	0.0	0.0	0.0		0.0	0.0		0.0	0.0		0.0	0.0	0.0
335	30	13	0.0	0.0	0.0		0.0	0.0		0.0	0.0	0.0		0.0	0.0
336	30	14	0.0	0.0	0.0		0.0	0.0		0.0	0.0	0.0	0.0		0.0
337	31	0		0.0	0.0		0.0			0.0	0.0	0.0	0.0	0.0	0.0
338	31	1	0.0		0.0		0.0			0.0	0.0	0.0	0.0	0.0	0.0
339	31	3	0.0	0.0			0.0			0.0	0.0	0.0	0.0	0.0	0.0
340	31	5	0.0	0.0	0.0					0.0	0.0	0.0	0.0	0.0	0.0
341	31	9	0.0	0.0	0.0		0.0				0.0	0.0	0.0	0.0	0.0
342	31	10	0.0	0.0	0.0		0.0			0.0		0.0	0.0	0.0	0.0
343	31	11	0.0	0.0	0.0		0.0			0.0	0.0	0.0	0.0	0.0
344	31	12	0.0	0.0	0.0		0.0			0.0	0.0		0.0	0.0	0.0
345	31	13	0.0	0.0	0.0		0.0			0.0	0.0	0.0		0.0	0.0
346	31	14	0.0	0.0	0.0		0.0			0.0	0.0	0.0	0.0		0.0
347	32	0			0.0		0.0	1.0		0.0	0.0	1.0	0.0	0.0	0.0
348	32	3	0.0				0.0	0.0		0.0	0.0	0.0	0.0	0.0	0.0
349	32	5	0.0		0.0			0.0		0.0	0.0	0.0	0.0	0.0	0.0
350	32	7	1.0		0.0		0.0			0.0	0.0	0.0	0.0	0.0	0.0
351	32	9	0.0		0.0		0.0	0.0			0.0	0.0	0.0	0.0	0.0
352	32	10	0.0		0.0		0.0	0.0		0.0		0.0	0.0	0.0	0.0
353	32	11	0.0		0.0		0.0	0.0		0.0	0.0	0.0	0.0	0.0
354	32	12	1.0		0.0		0.0	0.0		0.0	0.0		0.0	0.0	0.0
355	32	13	0.0		0.0		0.0	0.0		0.0	0.0	0.0		0.0	0.0
356	32	14	0.0		0.0		0.0	0.0		0.0	0.0	0.0	0.0		0.0
357	33	0		0.0	0.0		0.0	1.0	0.0	0.0	0.0	1.0	0.0	0.0	0.0	0.0
358	33	1	0.0		0.0		0.0	0.0	0.0	0.0	0.0	0.0	0.0	0.0	0.0	0.0
359	33	3	0.0	0.0			0.0	0.0	0.0	0.0	0.0	0.0	0.0	0.0	0.0	0.0
360	33	5	0.0	0.0	0.0			0.0	0.0	0.0	0.0	0.0	0.0	0.0	0.0	0.0
361	33	7	1.0	0.0	0.0		0.0		0.0	0.0	0.0	0.0	0.0	0.0	0.0	0.0
362	33	8	0.0	0.0	0.0		0.0	0.0		0.0	0.0	0.0	0.0	0.0	0.0	0.0
363	33	9	0.0	0.0	0.0		0.0	0.0	0.0		0.0	0.0	0.0	0.0	0.0	0.0
364	33	10	0.0	0.0	0.0		0.0	0.0	0.0	0.0		0.0	0.0	0.0	0.0	0.0
365	33	11	0.0	0.0	0.0		0.0	0.0	0.0	0.0	0.0	0.0	0.0	0.0		0.0
366	33	12	1.0	0.0	0.0		0.0	0.0	0.0	0.0	0.0		0.0	0.0	0.0	0.0
367	33	13	0.0	0.0	0.0		0.0	0.0	0.0	0.0	0.0	0.0		0.0	0.0	0.0
368	33	14	0.0	0.0	0.0		0.0	0.0	0.0	0.0	0.0	0.0	0.0		0.0	0.0
369	33	15	0.0	0.0	0.0		0.0	0.0	0.0	0.0	0.0	0.0	0.0	0.0	0.0
370	34	0		0.0	0.0		0.0	1.0	0.0	0.0	0.0	1.0	0.0	0.0	0.0	0.0
371	34	1	0.0		0.0		0.0	0.0	0.0	0.0	0.0	0.0	0.0	0.0	0.0	0.0
372	34	3	0.0	0.0			0.0	0.0	0.0	0.0	0.0	0.0	0.0	0.0	0.0	0.0
373	34	5	0.0	0.0	0.0			0.0	0.0	0.0	0.0	0.0	0.0	0.0	0.0	0.0
374	34	7	1.0	0.0	0.0		0.0		0.0	0.0	0.0	0.0	0.0	0.0	0.0	0.0
375	34	8	0.0	0.0	0.0		0.0	0.0		0.0	0.0	0.0	0.0	0.0	0.0	0.0
376	34	9	0.0	0.0	0.0		0.0	0.0	0.0		0.0	0.0	0.0	0.0	0.0	0.0
377	34	10	0.0	0.0	0.0		0.0	0.0	0.0	0.0		0.0	0.0	0.0	0.0	0.0
378	34	11	0.0	0.0	0.0		0.0	0.0	0.0	0.0	0.0	0.0	0.0	0.0		0.0
379	34	12	1.0	0.0	0.0		0.0	0.0	0.0	0.0	0.0		0.0	0.0	0.0	0.0
380	34	13	0.0	0.0	0.0		0.0	0.0	0.0	0.0	0.0	0.0		0.0	0.0	0.0
381	34	14	0.0	0.0	0.0		0.0	0.0	0.0	0.0	0.0	0.0	0.0		0.0	0.0
382	34	15	0.0	0.0	0.0		0.0	0.0	0.0	0.0	0.0	0.0	0.0	0.0	0.0
383	35	0		0.0	0.0		0.0	1.0	0.0	0.0	0.0	0.0	0.0	0.0	0.0	0.0
384	35	1	0.0		0.0		0.0	0.0	0.0	0.0	0.0	0.0	0.0	0.0	0.0	0.0
385	35	3	0.0	0.0			0.0	0.0	0.0	0.0	0.0	0.0	0.0	0.0	0.0	0.0
386	35	5	0.0	0.0	0.0			0.0	0.0	0.0	0.0	0.0	0.0	0.0	0.0	0.0
387	35	7	1.0	0.0	0.0		0.0		0.0	0.0	0.0	0.0	0.0	0.0	0.0	0.0
388	35	8	0.0	0.0	0.0		0.0	0.0		0.0	0.0	0.0	0.0	0.0	0.0	0.0
389	35	9	0.0	0.0	0.0		0.0	0.0	0.0		0.0	0.0	0.0	0.0	0.0	0.0
390	35	10	0.0	0.0	0.0		0.0	0.0	0.0	0.0		0.0	0.0	0.0	0.0	0.0
391	35	11	0.0	0.0	0.0		0.0	0.0	0.0	0.0	0.0	0.0	0.0	0.0		0.0
392	35	12	0.0	0.0	0.0		0.0	0.0	0.0	0.0	0.0		0.0	0.0	0.0	0.0
393	35	13	0.0	0.0	0.0		0.0	0.0	0.0	0.0	0.0	0.0		0.0	0.0	0.0
394	35	14	0.0	0.0	0.0		0.0	0.0	0.0	0.0	0.0	0.0	0.0		0.0	0.0
395	35	15	0.0	0.0	0.0		0.0	0.0	0.0	0.0	0.0	0.0	0.0	0.0	0.0
396	36	1			0.0		0.0	0.0	0.0	0.0	0.0	0.0	0.0	0.0	0.0	0.0
397	36	3		0.0			0.0	0.0	0.0	0.0	0.0	0.0	0.0	0.0	0.0	0.0
398	36	5		0.0	0.0			0.0	0.0	0.0	0.0	0.0	0.0	0.0	0.0	0.0
399	36	7		0.0	0.0		0.0		0.0	0.0	0.0	0.0	0.0	0.0	0.0	0.0
400	36	8		0.0	0.0		0.0	0.0		0.0	0.0	0.0	0.0	0.0	0.0	0.0
401	36	9		0.0	0.0		0.0	0.0	0.0		0.0	0.0	0.0	0.0	0.0	0.0
402	36	10		0.0	0.0		0.0	0.0	0.0	0.0		0.0	0.0	0.0	0.0	0.0
403	36	11		0.0	0.0		0.0	0.0	0.0	0.0	0.0	0.0	0.0	0.0		0.0
404	36	12		0.0	0.0		0.0	0.0	0.0	0.0	0.0		0.0	0.0	0.0	0.0
405	36	13		0.0	0.0		0.0	0.0	0.0	0.0	0.0	0.0		0.0	0.0	0.0
406	36	14		0.0	0.0		0.0	0.0	0.0	0.0	0.0	0.0	0.0		0.0	0.0
407	36	15		0.0	0.0		0.0	0.0	0.0	0.0	0.0	0.0	0.0	0.0	0.0
408	37	0		0.0	0.0		0.0	0.0	0.0	0.0	0.0	0.0	0.0	0.0	0.0	0.0
409	37	1	0.0		0.0		0.0	0.0	0.0	0.0	0.0	0.0	0.0	0.0	0.0	0.0
410	37	3	0.0	0.0			0.0	0.0	0.0	0.0	0.0	0.0	0.0	0.0	0.0	0.0
411	37	5	0.0	0.0	0.0			0.0	0.0	0.0	0.0	0.0	0.0	0.0	0.0	0.0
412	37	7	0.0	0.0	0.0		0.0		0.0	0.0	0.0	0.0	0.0	0.0	0.0	0.0
413	37	8	0.0	0.0	0.0		0.0	0.0		0.0	0.0	0.0	0.0	0.0	0.0	0.0
414	37	9	0.0	0.0	0.0		0.0	0.0	0.0		0.0	0.0	0.0	0.0	0.0	0.0
415	37	10	0.0	0.0	0.0		0.0	0.0	0.0	0.0		0.0	0.0	0.0	0.0	0.0
416	37	11	0.0	0.0	0.0		0.0	0.0	0.0	0.0	0.0	0.0	0.0	0.0		0.0
417	37	12	0.0	0.0	0.0		0.0	0.0	0.0	0.0	0.0		0.0	0.0	0.0	0.0
418	37	13	0.0	0.0	0.0		0.0	0.0	0.0	0.0	0.0	0.0		0.0	0.0	0.0
419	37	14	0.0	0.0	0.0		0.0	0.0	0.0	0.0	0.0	0.0	0.0		0.0	0.0
420	37	15	0.0	0.0	0.0		0.0	0.0	0.0	0.0	0.0	0.0	0.0	0.0	0.0
421	38	0		0.0	0.0		0.0	0.0	0.0	0.0	0.0	0.0	0.0	0.0	0.0	0.0	0.0
422	38	1	0.0		0.0		0.0	0.0	0.0	0.0	0.0	0.0	0.0	0.0	0.0	0.0	0.0
423	38	2	0.0	0.0	0.0		0.0	0.0	0.0	0.0	0.0	0.0	0.0	0.0	0.0	0.0
424	38	3	0.0	0.0			0.0	0.0	0.0	0.0	0.0	0.0	0.0	0.0	0.0	0.0	0.0
425	38	5	0.0	0.0	0.0			0.0	0.0	0.0	0.0	0.0	0.0	0.0	0.0	0.0	0.0
426	38	7	0.0	0.0	0.0		0.0		0.0	0.0	0.0	0.0	0.0	0.0	0.0	0.0	0.0
427	38	8	0.0	0.0	0.0		0.0	0.0		0.0	0.0	0.0	0.0	0.0	0.0	0.0	0.0
428	38	9	0.0	0.0	0.0		0.0	0.0	0.0		0.0	0.0	0.0	0.0	0.0	0.0	0.0
429	38	10	0.0	0.0	0.0		0.0	0.0	0.0	0.0		0.0	0.0	0.0	0.0	0.0	0.0
430	38	11	0.0	0.0	0.0		0.0	0.0	0.0	0.0	0.0	0.0	0.0	0.0		0.0	0.0
431	38	12	0.0	0.0	0.0		0.0	0.0	0.0	0.0	0.0		0.0	0.0	0.0	0.0	0.0
432	38	13	0.0	0.0	0.0		0.0	0.0	0.0	0.0	0.0	0.0		0.0	0.0	0.0	0.0
433	38	14	0.0	0.0	0.0		0.0	0.0	0.0	0.0	0.0	0.0	0.0		0.0	0.0	0.0
434	38	15	0.0	0.0	0.0		0.0	0.0	0.0	0.0	0.0	0.0	0.0	0.0	0.0		0.0
435	39	0		0.0	0.0		0.0	0.0	0.0	0.0	0.0	1.0	0.0	0.0	0.0
436	39	1	0.0		0.0		0.0	0.0	0.0	0.0	0.0	0.0	0.0	0.0	0.0
437	39	3	0.0	0.0			0.0	0.0	0.0	0.0	0.0	0.0	0.0	0.0	0.0
438	39	5	0.0	0.0	0.0			0.0	0.0	0.0	0.0	0.0	0.0	0.0	0.0
439	39	7	0.0	0.0	0.0		0.0		0.0	0.0	0.0	0.0	0.0	0.0	0.0
440	39	8	0.0	0.0	0.0		0.0	0.0		0.0	0.0	0.0	0.0	0.0	0.0
441	39	9	0.0	0.0	0.0		0.0	0.0	0.0		0.0	0.0	0.0	0.0	0.0
442	39	10	0.0	0.0	0.0		0.0	0.0	0.0	0.0		0.0	0.0	0.0	0.0
443	39	11	0.0	0.0	0.0		0.0	0.0	0.0	0.0	0.0	0.0	0.0	0.0
444	39	12	1.0	0.0	0.0		0.0	0.0	0.0	0.0	0.0		0.0	0.0	0.0
445	39	13	0.0	0.0	0.0		0.0	0.0	0.0	0.0	0.0	0.0		0.0	0.0
446	39	14	0.0	0.0	0.0		0.0	0.0	0.0	0.0	0.0	0.0	0.0		0.0
447	40	0		0.0	0.0		0.0	0.0	0.0	0.0	0.0	1.0	0.0	0.0	0.0
448	40	1	0.0		0.0		0.0	0.0	0.0	0.0	0.0	0.0	0.0	0.0	0.0
449	40	3	0.0	0.0			0.0	0.0	0.0	0.0	0.0	0.0	0.0	0.0	0.0
450	40	5	0.0	0.0	0.0			0.0	0.0	0.0	0.0	0.0	0.0	0.0	0.0
451	40	7	0.0	0.0	0.0		0.0		0.0	0.0	0.0	0.0	0.0	0.0	0.0
452	40	8	0.0	0.0	0.0		0.0	0.0		0.0	0.0	0.0	0.0	0.0	0.0
453	40	9	0.0	0.0	0.0		0.0	0.0	0.0		0.0	0.0	0.0	0.0	0.0
454	40	10	0.0	0.0	0.0		0.0	0.0	0.0	0.0		0.0	0.0	0.0	0.0
455	40	11	0.0	0.0	0.0		0.0	0.0	0.0	0.0	0.0	0.0	0.0	0.0
456	40	12	1.0	0.0	0.0		0.0	0.0	0.0	0.0	0.0		0.0	0.0	0.0
457	40	13	0.0	0.0	0.0		0.0	0.0	0.0	0.0	0.0	0.0		0.0	0.0
458	40	14	0.0	0.0	0.0		0.0	0.0	0.0	0.0	0.0	0.0	0.0		0.0
459	41	1			0.0		0.0	0.0	0.0	0.0	0.0	0.0	0.0	0.0	0.0
460	41	3		0.0			0.0	0.0	0.0	0.0	0.0	0.0	0.0	0.0	0.0
461	41	5		0.0	0.0			0.0	0.0	0.0	0.0	0.0	0.0	0.0	0.0
462	41	7		0.0	0.0		0.0		0.0	0.0	0.0	0.0	0.0	0.0	0.0
463	41	8		0.0	0.0		0.0	0.0		0.0	0.0	0.0	0.0	0.0	0.0
464	41	9		0.0	0.0		0.0	0.0	0.0		0.0	0.0	0.0	0.0	0.0
465	41	10		0.0	0.0		0.0	0.0	0.0	0.0		0.0	0.0	0.0	0.0
466	41	11		0.0	0.0		0.0	0.0	0.0	0.0	0.0	0.0	0.0	0.0
467	41	12		0.0	0.0		0.0	0.0	0.0	0.0	0.0		0.0	0.0	0.0
468	41	13		0.0	0.0		0.0	0.0	0.0	0.0	0.0	0.0		0.0	0.0
469	41	14		0.0	0.0		0.0	0.0	0.0	0.0	0.0	0.0	0.0		0.0
470	42	1			0.0		0.0	0.0	0.0	0.0	0.0		0.0	0.0	0.0
471	42	3		0.0			0.0	0.0	0.0	0.0	0.0		0.0	0.0	0.0
472	42	5		0.0	0.0			0.0	0.0	0.0	0.0		0.0	0.0	0.0
473	42	7		0.0	0.0		0.0		0.0	0.0	0.0		0.0	0.0	0.0
474	42	8		0.0	0.0		0.0	0.0		0.0	0.0		0.0	0.0	0.0
475	42	9		0.0	0.0		0.0	0.0	0.0		0.0		0.0	0.0	0.0
476	42	10		0.0	0.0		0.0	0.0	0.0	0.0			0.0	0.0	0.0
477	42	11		0.0	0.0		0.0	0.0	0.0	0.0	0.0		0.0	0.0
478	42	13		0.0	0.0		0.0	0.0	0.0	0.0	0.0			0.0	0.0
479	42	14		0.0	0.0		0.0	0.0	0.0	0.0	0.0		0.0		0.0
480	43	1			0.0		0.0	0.0	0.0	0.0	0.0	0.0	0.0		0.0
481	43	3		0.0			0.0	0.0	0.0	0.0	0.0	0.0	0.0		0.0
482	43	5		0.0	0.0			0.0	0.0	0.0	0.0	0.0	0.0		0.0
483	43	7		0.0	0.0		0.0		0.0	0.0	0.0	0.0	0.0		0.0
484	43	8		0.0	0.0		0.0	0.0		0.0	0.0	0.0	0.0		0.0
485	43	9		0.0	0.0		0.0	0.0	0.0		0.0	0.0	0.0		0.0
486	43	10		0.0	0.0		0.0	0.0	0.0	0.0		0.0	0.0		0.0
487	43	11		0.0	0.0		0.0	0.0	0.0	0.0	0.0	0.0	0.0
488	43	12		0.0	0.0		0.0	0.0	0.0	0.0	0.0		0.0		0.0
489	43	13		0.0	0.0		0.0	0.0	0.0	0.0	0.0	0.0			0.0
490	44	0		0.0	0.0		0.0	0.0	0.0	0.0	0.0	1.0	0.0	0.0	0.0
491	44	1	0.0		0.0		0.0	0.0	0.0	0.0	0.0	0.0	0.0	0.0	0.0
492	44	3	0.0	0.0			0.0	0.0	0.0	0.0	0.0	0.0	0.0	0.0	0.0
493	44	5	0.0	0.0	0.0			0.0	0.0	0.0	0.0	0.0	0.0	0.0	0.0
494	44	7	0.0	0.0	0.0		0.0		0.0	0.0	0.0	0.0	0.0	0.0	0.0
495	44	8	0.0	0.0	0.0		0.0	0.0		0.0	0.0	0.0	0.0	0.0	0.0
496	44	9	0.0	0.0	0.0		0.0	0.0	0.0		0.0	0.0	0.0	0.0	0.0
497	44	10	0.0	0.0	0.0		0.0	0.0	0.0	0.0		0.0	0.0	0.0	0.0
498	44	11	0.0	0.0	0.0		0.0	0.0	0.0	0.0	0.0	0.0	0.0	0.0
499	44	12	1.0	0.0	0.0		0.0	0.0	0.0	0.0	0.0		0.0	0.0	0.0
500	44	13	0.0	0.0	0.0		0.0	0.0	0.0	0.0	0.0	0.0		0.0	0.0
501	44	14	0.0	0.0	0.0		0.0	0.0	0.0	0.0	0.0	0.0	0.0		0.0
502	45	1			0.0		0.0	0.0	0.0	0.0	0.0	0.0	0.0		0.0
503	45	3		0.0			0.0	0.0	0.0	0.0	0.0	0.0	0.0		0.0
504	45	5		0.0	0.0			0.0	0.0	0.0	0.0	0.0	0.0		0.0
505	45	7		0.0	0.0		0.0		0.0	0.0	0.0	0.0	0.0		0.0
506	45	8		0.0	0.0		0.0	0.0		0.0	0.0	0.0	0.0		0.0
507	45	9		0.0	0.0		0.0	0.0	0.0		0.0	0.0	0.0		0.0
508	45	10		0.0	0.0		0.0	0.0	0.0	0.0		0.0	0.0		0.0
509	45	11		0.0	0.0		0.0	0.0	0.0	0.0	0.0	0.0	0.0
510	45	12		0.0	0.0		0.0	0.0	0.0	0.0	0.0		0.0		0.0
511	45	13		0.0	0.0		0.0	0.0	0.0	0.0	0.0	0.0			0.0
512	46	1			0.0	0.0	0.0	0.0		0.0	0.0	0.0	0.0		0.0		0.0
513	46	2		0.0	0.0	0.0	0.0	0.0		0.0	0.0	0.0	0.0		0.0
514	46	3		0.0		0.0	0.0	0.0		0.0	0.0	0.0	0.0		0.0		0.0
515	46	4		0.0	0.0		0.0	0.0		0.0	0.0	0.0	0.0		0.0		0.0
516	46	5		0.0	0.0	0.0		0.0		0.0	0.0	0.0	0.0		0.0		0.0
517	46	7		0.0	0.0	0.0	0.0			0.0	0.0	0.0	0.0		0.0		0.0
518	46	9		0.0	0.0	0.0	0.0	0.0			0.0	0.0	0.0		0.0		0.0
519	46	10		0.0	0.0	0.0	0.0	0.0		0.0		0.0	0.0		0.0		0.0
520	46	11		0.0	0.0	0.0	0.0	0.0		0.0	0.0	0.0	0.0				0.0
521	46	12		0.0	0.0	0.0	0.0	0.0		0.0	0.0		0.0		0.0		0.0
522	46	13		0.0	0.0	0.0	0.0	0.0		0.0	0.0	0.0			0.0		0.0
523	47	1			0.0	0.0	0.0	0.0		0.0	0.0	0.0	0.0	0.0	0.0		0.0
524	47	2		0.0	0.0	0.0	0.0	0.0		0.0	0.0	0.0	0.0	0.0	0.0
525	47	3		0.0		0.0	0.0	0.0		0.0	0.0	0.0	0.0	0.0	0.0		0.0
526	47	4		0.0	0.0		0.0	0.0		0.0	0.0	0.0	0.0	0.0	0.0		0.0
527	47	5		0.0	0.0	0.0		0.0		0.0	0.0	0.0	0.0	0.0	0.0		0.0
528	47	7		0.0	0.0	0.0	0.0			0.0	0.0	0.0	0.0	0.0	0.0		0.0
529	47	9		0.0	0.0	0.0	0.0	0.0			0.0	0.0	0.0	0.0	1.0		0.0
530	47	10		0.0	0.0	0.0	0.0	0.0		0.0		0.0	0.0	0.0	0.0		0.0
531	47	11		0.0	0.0	0.0	0.0	0.0		1.0	0.0	0.0	0.0	0.0			0.0
532	47	12		0.0	0.0	0.0	0.0	0.0		0.0	0.0		0.0	0.0	0.0		0.0
533	47	13		0.0	0.0	0.0	0.0	0.0		0.0	0.0	0.0		0.0	0.0		0.0
534	47	14		0.0	0.0	0.0	0.0	0.0		0.0	0.0	0.0	0.0		0.0		0.0
535	48	1			0.0	0.0	0.0	0.0	0.0	0.0	0.0		0.0		0.0	0.0	0.0
536	48	2		0.0	0.0	0.0	0.0	0.0	0.0	0.0	0.0		0.0		0.0	0.0
537	48	3		0.0		0.0	0.0	0.0	0.0	0.0	0.0		0.0		0.0	0.0	0.0
538	48	4		0.0	0.0		0.0	0.0	0.0	0.0	0.0		0.0		0.0	0.0	0.0
539	48	5		0.0	0.0	0.0		0.0	0.0	0.0	0.0		0.0		0.0	0.0	0.0
540	48	7		0.0	0.0	0.0	0.0		0.0	0.0	0.0		0.0		0.0	0.0	0.0
541	48	8		0.0	0.0	0.0	0.0	0.0		0.0	0.0		0.0		0.0	0.0	0.0
542	48	9		0.0	0.0	0.0	0.0	0.0	0.0		0.0		0.0		1.0	0.0	0.0
543	48	10		0.0	0.0	0.0	0.0	0.0	0.0	0.0			0.0		0.0	0.0	0.0
544	48	11		0.0	0.0	0.0	0.0	0.0	0.0	1.0	0.0		0.0			0.0	0.0
545	48	13		0.0	0.0	0.0	0.0	0.0	0.0	0.0	0.0				0.0	0.0	0.0
546	48	15		0.0	0.0	0.0	0.0	0.0	0.0	0.0	0.0		0.0		0.0		0.0
547	49	1			0.0		0.0	0.0		0.0	0.0		0.0	0.0	0.0	0.0	0.0	0.0
548	49	2		0.0	0.0		0.0	0.0		0.0	0.0		0.0	0.0	0.0	0.0		0.0
549	49	3		0.0			0.0	0.0		0.0	0.0		0.0	0.0	0.0	0.0	0.0	0.0
550	49	5		0.0	0.0			0.0		0.0	0.0		0.0	0.0	0.0	0.0	0.0	0.0
551	49	6		0.0	0.0		0.0	0.0		0.0	0.0		0.0	0.0	0.0	0.0	0.0
552	49	7		0.0	0.0		0.0			0.0	0.0		0.0	0.0	0.0	0.0	0.0	0.0
553	49	9		0.0	0.0		0.0	0.0			0.0		0.0	0.0	0.0	0.0	0.0	0.0
554	49	10		0.0	0.0		0.0	0.0		0.0			0.0	0.0	0.0	0.0	0.0	0.0
555	49	11		0.0	0.0		0.0	0.0		0.0	0.0		0.0	0.0		0.0	0.0	0.0
556	49	13		0.0	0.0		0.0	0.0		0.0	0.0			0.0	0.0	0.0	0.0	0.0
557	49	14		0.0	0.0		0.0	0.0		0.0	0.0		0.0		0.0	0.0	0.0	0.0
558	49	15		0.0	0.0		0.0	0.0		0.0	0.0		0.0	0.0	0.0		0.0	0.0
559	50	0		0.0	0.0		0.0	0.0		0.0	0.0	1.0	0.0		0.0	0.0	0.0	0.0
560	50	1	0.0		0.0		0.0	0.0		0.0	0.0	0.0	0.0		0.0	0.0	0.0	0.0
561	50	2	0.0	0.0	0.0		0.0	0.0		0.0	0.0	0.0	0.0		0.0	0.0		0.0
562	50	3	0.0	0.0			0.0	0.0		0.0	0.0	0.0	0.0		0.0	0.0	0.0	0.0
563	50	5	0.0	0.0	0.0			0.0		0.0	0.0	0.0	0.0		0.0	0.0	0.0	0.0
564	50	6	0.0	0.0	0.0		0.0	0.0		0.0	0.0	0.0	0.0		0.0	0.0	0.0
565	50	7	0.0	0.0	0.0		0.0			0.0	0.0	0.0	0.0		0.0	0.0	0.0	0.0
566	50	9	0.0	0.0	0.0		0.0	0.0			0.0	0.0	0.0		0.0	0.0	0.0	0.0
567	50	10	0.0	0.0	0.0		0.0	0.0		0.0		0.0	0.0		0.0	0.0	0.0	0.0
568	50	11	0.0	0.0	0.0		0.0	0.0		0.0	0.0	0.0	0.0			0.0	0.0	0.0
569	50	12	1.0	0.0	0.0		0.0	0.0		0.0	0.0		0.0		0.0	0.0	0.0	0.0
570	50	13	0.0	0.0	0.0		0.0	0.0		0.0	0.0	0.0			0.0	0.0	0.0	0.0
571	50	15	0.0	0.0	0.0		0.0	0.0		0.0	0.0	0.0	0.0		0.0		0.0	0.0
572	51	1			0.0		0.0	0.0		0.0	0.0	0.0	0.0		0.0	0.0	0.0
573	51	2		0.0	0.0		0.0	0.0		0.0	0.0	0.0	0.0		0.0	0.0
574	51	3		0.0			0.0	0.0		0.0	0.0	0.0	0.0		0.0	0.0	0.0
575	51	5		0.0	0.0			0.0		0.0	0.0	0.0	0.0		0.0	0.0	0.0
576	51	7		0.0	0.0		0.0			0.0	0.0	0.0	0.0		0.0	0.0	0.0
577	51	9		0.0	0.0		0.0	0.0			0.0	0.0	0.0		0.0	0.0	0.0
578	51	10		0.0	0.0		0.0	0.0		0.0		0.0	0.0		0.0	0.0	0.0
579	51	11		0.0	0.0		0.0	0.0		0.0	0.0	0.0	0.0			0.0	0.0
580	51	12		0.0	0.0		0.0	0.0		0.0	0.0		0.0		0.0	0.0	0.0
581	51	13		0.0	0.0		0.0	0.0		0.0	0.0	0.0			0.0	0.0	0.0
582	51	15		0.0	0.0		0.0	0.0		0.0	0.0	0.0	0.0		0.0		0.0
