## Supplementary material for "The BumbleBox: An open-source platform for quantifying behavior in bumblebee colonies": Sample BumbleBox Data Output: bumblebox-01_2023-10-28_03-25-02_raw.csv

filename	colony number	datetime	frame	ID	centroidX	centroidY	frontX	frontY
bumblebox-01_2023-10-28_03-25-02	01	2023-10-28_03-25-02	0	1	1920.25	2976.25	1913.0	2948.0
bumblebox-01_2023-10-28_03-25-02	01	2023-10-28_03-25-02	0	2	1626.25	2727.5	1614.0	2741.5
bumblebox-01_2023-10-28_03-25-02	01	2023-10-28_03-25-02	0	3	1254.5	2064.25	1234.0	2042.0
bumblebox-01_2023-10-28_03-25-02	01	2023-10-28_03-25-02	0	12	2253.25	1950.0	2274.0	1971.0
bumblebox-01_2023-10-28_03-25-02	01	2023-10-28_03-25-02	0	0	2119.0	1671.5	2092.5	1690.5
bumblebox-01_2023-10-28_03-25-02	01	2023-10-28_03-25-02	0	11	2069.25	1518.0	2085.0	1535.0
bumblebox-01_2023-10-28_03-25-02	01	2023-10-28_03-25-02	0	7	2123.25	1182.0	2105.5	1206.5
bumblebox-01_2023-10-28_03-25-02	01	2023-10-28_03-25-02	0	14	1225.0	2210.0	1219.0	2180.5
bumblebox-01_2023-10-28_03-25-02	01	2023-10-28_03-25-02	0	5	589.5	1950.5	601.5	1961.0
bumblebox-01_2023-10-28_03-25-02	01	2023-10-28_03-25-02	1	1	1909.0	2902.5	1903.5	2871.5
bumblebox-01_2023-10-28_03-25-02	01	2023-10-28_03-25-02	1	3	1254.5	2064.25	1234.0	2042.0
bumblebox-01_2023-10-28_03-25-02	01	2023-10-28_03-25-02	1	12	2252.25	1933.75	2273.0	1957.0
bumblebox-01_2023-10-28_03-25-02	01	2023-10-28_03-25-02	1	4	2445.0	1793.0	2440.0	1823.5
bumblebox-01_2023-10-28_03-25-02	01	2023-10-28_03-25-02	1	0	2044.0	1665.25	2027.5	1691.0
bumblebox-01_2023-10-28_03-25-02	01	2023-10-28_03-25-02	1	8	1766.5	1501.25	1757.5	1528.0
bumblebox-01_2023-10-28_03-25-02	01	2023-10-28_03-25-02	1	7	2121.25	1171.25	2104.5	1196.0
bumblebox-01_2023-10-28_03-25-02	01	2023-10-28_03-25-02	1	9	1499.25	2945.5	1498.5	2914.0
bumblebox-01_2023-10-28_03-25-02	01	2023-10-28_03-25-02	1	14	1225.0	2210.0	1219.0	2180.5
bumblebox-01_2023-10-28_03-25-02	01	2023-10-28_03-25-02	1	5	589.5	1950.75	602.0	1960.5
bumblebox-01_2023-10-28_03-25-02	01	2023-10-28_03-25-02	1	11	2068.5	1498.5	2100.0	1499.0
bumblebox-01_2023-10-28_03-25-02	01	2023-10-28_03-25-02	2	9	1500.5	2922.75	1507.5	2893.5
bumblebox-01_2023-10-28_03-25-02	01	2023-10-28_03-25-02	2	1	1887.5	2781.25	1877.0	2751.0
bumblebox-01_2023-10-28_03-25-02	01	2023-10-28_03-25-02	2	15	2181.25	2171.0	2210.0	2162.0
bumblebox-01_2023-10-28_03-25-02	01	2023-10-28_03-25-02	2	12	2196.25	1901.75	2227.0	1913.0
bumblebox-01_2023-10-28_03-25-02	01	2023-10-28_03-25-02	2	4	2400.5	1685.5	2372.0	1691.0
bumblebox-01_2023-10-28_03-25-02	01	2023-10-28_03-25-02	2	0	2102.25	1613.75	2084.5	1641.5
bumblebox-01_2023-10-28_03-25-02	01	2023-10-28_03-25-02	2	8	1767.75	1508.0	1764.0	1533.5
bumblebox-01_2023-10-28_03-25-02	01	2023-10-28_03-25-02	2	7	2114.0	1159.75	2097.5	1185.0
bumblebox-01_2023-10-28_03-25-02	01	2023-10-28_03-25-02	2	2	1640.5	2729.0	1666.5	2733.0
bumblebox-01_2023-10-28_03-25-02	01	2023-10-28_03-25-02	2	14	1225.25	2210.5	1219.5	2181.0
bumblebox-01_2023-10-28_03-25-02	01	2023-10-28_03-25-02	2	3	1255.0	2064.0	1234.5	2042.0
bumblebox-01_2023-10-28_03-25-02	01	2023-10-28_03-25-02	2	5	589.0	1951.25	601.5	1962.0
bumblebox-01_2023-10-28_03-25-02	01	2023-10-28_03-25-02	2	11	2024.75	1518.5	2056.0	1511.0
bumblebox-01_2023-10-28_03-25-02	01	2023-10-28_03-25-02	3	9	1509.5	2939.5	1512.5	2910.5
bumblebox-01_2023-10-28_03-25-02	01	2023-10-28_03-25-02	3	1	1934.25	2716.75	1935.5	2688.5
bumblebox-01_2023-10-28_03-25-02	01	2023-10-28_03-25-02	3	15	2164.25	2136.0	2194.0	2128.0
bumblebox-01_2023-10-28_03-25-02	01	2023-10-28_03-25-02	3	3	1254.75	2063.75	1234.0	2041.5
bumblebox-01_2023-10-28_03-25-02	01	2023-10-28_03-25-02	3	12	2260.0	1829.75	2265.0	1861.5
bumblebox-01_2023-10-28_03-25-02	01	2023-10-28_03-25-02	3	4	2346.25	1639.0	2315.5	1635.5
bumblebox-01_2023-10-28_03-25-02	01	2023-10-28_03-25-02	3	0	2018.0	1616.5	2012.5	1649.5
bumblebox-01_2023-10-28_03-25-02	01	2023-10-28_03-25-02	3	8	1773.25	1511.25	1770.0	1536.0
bumblebox-01_2023-10-28_03-25-02	01	2023-10-28_03-25-02	3	7	2049.5	1137.75	2044.5	1162.5
bumblebox-01_2023-10-28_03-25-02	01	2023-10-28_03-25-02	3	2	1678.0	2762.5	1693.0	2784.0
bumblebox-01_2023-10-28_03-25-02	01	2023-10-28_03-25-02	3	14	1224.75	2209.75	1218.5	2180.0
bumblebox-01_2023-10-28_03-25-02	01	2023-10-28_03-25-02	3	5	589.0	1950.75	600.5	1961.0
bumblebox-01_2023-10-28_03-25-02	01	2023-10-28_03-25-02	4	9	1523.5	2882.5	1535.0	2852.5
bumblebox-01_2023-10-28_03-25-02	01	2023-10-28_03-25-02	4	2	1728.75	2799.75	1733.5	2828.5
bumblebox-01_2023-10-28_03-25-02	01	2023-10-28_03-25-02	4	1	2006.25	2705.0	2013.5	2680.5
bumblebox-01_2023-10-28_03-25-02	01	2023-10-28_03-25-02	4	15	2155.25	2108.25	2187.0	2107.5
bumblebox-01_2023-10-28_03-25-02	01	2023-10-28_03-25-02	4	3	1254.75	2064.25	1234.0	2041.5
bumblebox-01_2023-10-28_03-25-02	01	2023-10-28_03-25-02	4	12	2263.75	1840.0	2254.5	1871.5
bumblebox-01_2023-10-28_03-25-02	01	2023-10-28_03-25-02	4	0	2002.5	1645.5	2005.0	1678.5
bumblebox-01_2023-10-28_03-25-02	01	2023-10-28_03-25-02	4	4	2439.25	1539.25	2419.5	1514.0
bumblebox-01_2023-10-28_03-25-02	01	2023-10-28_03-25-02	4	8	1774.75	1512.5	1772.0	1537.0
bumblebox-01_2023-10-28_03-25-02	01	2023-10-28_03-25-02	4	7	2057.25	1139.5	2051.5	1165.0
bumblebox-01_2023-10-28_03-25-02	01	2023-10-28_03-25-02	4	14	1225.25	2209.75	1219.5	2180.5
bumblebox-01_2023-10-28_03-25-02	01	2023-10-28_03-25-02	4	5	588.5	1951.0	601.0	1961.5
bumblebox-01_2023-10-28_03-25-02	01	2023-10-28_03-25-02	5	2	1757.5	2873.25	1764.5	2904.5
bumblebox-01_2023-10-28_03-25-02	01	2023-10-28_03-25-02	5	9	1535.25	2794.75	1541.5	2774.0
bumblebox-01_2023-10-28_03-25-02	01	2023-10-28_03-25-02	5	1	2048.5	2621.0	2060.5	2591.5
bumblebox-01_2023-10-28_03-25-02	01	2023-10-28_03-25-02	5	15	2179.5	2111.25	2209.5	2120.0
bumblebox-01_2023-10-28_03-25-02	01	2023-10-28_03-25-02	5	3	1254.0	2064.5	1233.5	2042.5
bumblebox-01_2023-10-28_03-25-02	01	2023-10-28_03-25-02	5	12	2266.5	1833.75	2243.0	1855.0
bumblebox-01_2023-10-28_03-25-02	01	2023-10-28_03-25-02	5	7	2060.5	1138.75	2055.0	1164.5
bumblebox-01_2023-10-28_03-25-02	01	2023-10-28_03-25-02	5	14	1225.0	2210.0	1219.0	2180.5
bumblebox-01_2023-10-28_03-25-02	01	2023-10-28_03-25-02	5	5	588.75	1951.0	601.5	1961.5
bumblebox-01_2023-10-28_03-25-02	01	2023-10-28_03-25-02	6	9	1502.0	2835.5	1498.0	2819.0
bumblebox-01_2023-10-28_03-25-02	01	2023-10-28_03-25-02	6	1	2112.75	2507.75	2122.0	2478.0
bumblebox-01_2023-10-28_03-25-02	01	2023-10-28_03-25-02	6	3	1254.75	2064.0	1234.0	2042.0
bumblebox-01_2023-10-28_03-25-02	01	2023-10-28_03-25-02	6	12	2261.75	1835.0	2239.0	1858.0
bumblebox-01_2023-10-28_03-25-02	01	2023-10-28_03-25-02	6	0	1981.0	1674.5	1984.5	1706.5
bumblebox-01_2023-10-28_03-25-02	01	2023-10-28_03-25-02	6	7	2066.75	1131.5	2061.0	1157.0
bumblebox-01_2023-10-28_03-25-02	01	2023-10-28_03-25-02	6	2	1753.5	2890.25	1769.0	2917.5
bumblebox-01_2023-10-28_03-25-02	01	2023-10-28_03-25-02	6	14	1224.5	2209.75	1218.0	2180.0
bumblebox-01_2023-10-28_03-25-02	01	2023-10-28_03-25-02	6	15	2206.0	2104.75	2229.5	2114.5
bumblebox-01_2023-10-28_03-25-02	01	2023-10-28_03-25-02	6	5	588.75	1950.75	601.0	1961.0
bumblebox-01_2023-10-28_03-25-02	01	2023-10-28_03-25-02	7	9	1516.75	2873.75	1506.5	2854.5
bumblebox-01_2023-10-28_03-25-02	01	2023-10-28_03-25-02	7	1	2168.25	2402.75	2170.5	2371.0
bumblebox-01_2023-10-28_03-25-02	01	2023-10-28_03-25-02	7	15	2208.75	2105.0	2230.5	2116.5
bumblebox-01_2023-10-28_03-25-02	01	2023-10-28_03-25-02	7	10	1970.75	1858.0	1979.5	1863.0
bumblebox-01_2023-10-28_03-25-02	01	2023-10-28_03-25-02	7	12	2259.5	1827.5	2238.5	1852.0
bumblebox-01_2023-10-28_03-25-02	01	2023-10-28_03-25-02	7	6	2470.5	1774.75	2458.0	1767.0
bumblebox-01_2023-10-28_03-25-02	01	2023-10-28_03-25-02	7	0	2018.5	1624.25	2026.0	1656.0
bumblebox-01_2023-10-28_03-25-02	01	2023-10-28_03-25-02	7	8	1759.25	1484.75	1753.0	1512.0
bumblebox-01_2023-10-28_03-25-02	01	2023-10-28_03-25-02	7	7	2059.75	1100.0	2051.0	1121.5
bumblebox-01_2023-10-28_03-25-02	01	2023-10-28_03-25-02	7	2	1774.5	2853.0	1804.5	2862.5
bumblebox-01_2023-10-28_03-25-02	01	2023-10-28_03-25-02	7	14	1225.0	2210.0	1218.5	2180.0
bumblebox-01_2023-10-28_03-25-02	01	2023-10-28_03-25-02	7	3	1254.75	2064.25	1234.5	2042.0
bumblebox-01_2023-10-28_03-25-02	01	2023-10-28_03-25-02	7	5	589.0	1951.0	601.5	1961.5
bumblebox-01_2023-10-28_03-25-02	01	2023-10-28_03-25-02	8	2	1799.5	2858.5	1826.5	2854.5
bumblebox-01_2023-10-28_03-25-02	01	2023-10-28_03-25-02	8	1	2124.5	2379.25	2117.5	2348.5
bumblebox-01_2023-10-28_03-25-02	01	2023-10-28_03-25-02	8	15	2205.25	2098.75	2222.5	2114.0
bumblebox-01_2023-10-28_03-25-02	01	2023-10-28_03-25-02	8	3	1254.5	2064.0	1234.5	2042.0
bumblebox-01_2023-10-28_03-25-02	01	2023-10-28_03-25-02	8	12	2256.75	1831.75	2237.0	1857.5
bumblebox-01_2023-10-28_03-25-02	01	2023-10-28_03-25-02	8	0	2011.0	1660.75	2010.5	1694.5
bumblebox-01_2023-10-28_03-25-02	01	2023-10-28_03-25-02	8	8	1734.75	1469.0	1742.5	1498.0
bumblebox-01_2023-10-28_03-25-02	01	2023-10-28_03-25-02	8	7	2012.5	1077.75	2005.0	1096.5
bumblebox-01_2023-10-28_03-25-02	01	2023-10-28_03-25-02	8	14	1224.75	2210.0	1218.5	2181.5
bumblebox-01_2023-10-28_03-25-02	01	2023-10-28_03-25-02	8	5	589.75	1951.0	602.0	1961.5
bumblebox-01_2023-10-28_03-25-02	01	2023-10-28_03-25-02	9	1	2109.25	2329.0	2098.0	2299.5
bumblebox-01_2023-10-28_03-25-02	01	2023-10-28_03-25-02	9	3	1254.5	2064.0	1234.5	2042.0
bumblebox-01_2023-10-28_03-25-02	01	2023-10-28_03-25-02	9	10	1972.5	1843.25	1980.0	1845.0
bumblebox-01_2023-10-28_03-25-02	01	2023-10-28_03-25-02	9	12	2251.0	1829.25	2229.0	1853.5
bumblebox-01_2023-10-28_03-25-02	01	2023-10-28_03-25-02	9	0	2018.5	1669.25	2013.5	1702.0
bumblebox-01_2023-10-28_03-25-02	01	2023-10-28_03-25-02	9	8	1742.0	1455.5	1755.0	1484.0
bumblebox-01_2023-10-28_03-25-02	01	2023-10-28_03-25-02	9	7	1986.75	1081.0	1981.5	1102.0
bumblebox-01_2023-10-28_03-25-02	01	2023-10-28_03-25-02	9	2	1811.5	2856.75	1834.0	2847.5
bumblebox-01_2023-10-28_03-25-02	01	2023-10-28_03-25-02	9	14	1225.0	2209.75	1218.5	2180.0
bumblebox-01_2023-10-28_03-25-02	01	2023-10-28_03-25-02	9	15	2200.25	2094.25	2216.5	2111.0
bumblebox-01_2023-10-28_03-25-02	01	2023-10-28_03-25-02	9	5	589.5	1950.75	601.0	1961.0
bumblebox-01_2023-10-28_03-25-02	01	2023-10-28_03-25-02	10	2	1797.25	2846.25	1825.0	2857.0
bumblebox-01_2023-10-28_03-25-02	01	2023-10-28_03-25-02	10	1	2080.25	2285.0	2063.5	2258.0
bumblebox-01_2023-10-28_03-25-02	01	2023-10-28_03-25-02	10	15	2222.25	2090.75	2236.5	2108.0
bumblebox-01_2023-10-28_03-25-02	01	2023-10-28_03-25-02	10	3	1254.5	2064.0	1234.0	2042.0
bumblebox-01_2023-10-28_03-25-02	01	2023-10-28_03-25-02	10	12	2291.0	1790.75	2267.0	1808.5
bumblebox-01_2023-10-28_03-25-02	01	2023-10-28_03-25-02	10	0	2044.5	1665.75	2032.5	1697.0
bumblebox-01_2023-10-28_03-25-02	01	2023-10-28_03-25-02	10	4	2371.0	1510.75	2370.0	1537.5
bumblebox-01_2023-10-28_03-25-02	01	2023-10-28_03-25-02	10	7	1963.75	1061.75	1960.0	1079.0
bumblebox-01_2023-10-28_03-25-02	01	2023-10-28_03-25-02	10	14	1225.0	2209.5	1219.0	2180.0
bumblebox-01_2023-10-28_03-25-02	01	2023-10-28_03-25-02	10	5	589.0	1951.0	601.5	1961.5
bumblebox-01_2023-10-28_03-25-02	01	2023-10-28_03-25-02	11	2	1814.0	2834.75	1839.5	2853.0
bumblebox-01_2023-10-28_03-25-02	01	2023-10-28_03-25-02	11	1	1983.25	2234.25	1961.0	2213.0
bumblebox-01_2023-10-28_03-25-02	01	2023-10-28_03-25-02	11	3	1254.5	2064.25	1234.5	2042.0
bumblebox-01_2023-10-28_03-25-02	01	2023-10-28_03-25-02	11	13	1968.25	2046.75	1940.0	2042.5
bumblebox-01_2023-10-28_03-25-02	01	2023-10-28_03-25-02	11	12	2258.5	1818.0	2236.0	1840.0
bumblebox-01_2023-10-28_03-25-02	01	2023-10-28_03-25-02	11	0	2035.25	1684.75	2020.0	1711.0
bumblebox-01_2023-10-28_03-25-02	01	2023-10-28_03-25-02	11	4	2375.5	1527.0	2374.5	1556.0
bumblebox-01_2023-10-28_03-25-02	01	2023-10-28_03-25-02	11	8	1793.75	1501.5	1806.5	1528.0
bumblebox-01_2023-10-28_03-25-02	01	2023-10-28_03-25-02	11	7	1974.5	1079.75	1976.0	1102.0
bumblebox-01_2023-10-28_03-25-02	01	2023-10-28_03-25-02	11	14	1224.5	2210.25	1218.0	2181.0
bumblebox-01_2023-10-28_03-25-02	01	2023-10-28_03-25-02	11	5	589.25	1951.0	601.5	1961.5
bumblebox-01_2023-10-28_03-25-02	01	2023-10-28_03-25-02	11	10	1976.25	1856.5	1986.0	1863.5
bumblebox-01_2023-10-28_03-25-02	01	2023-10-28_03-25-02	12	1	1925.75	2193.75	1900.5	2175.5
bumblebox-01_2023-10-28_03-25-02	01	2023-10-28_03-25-02	12	3	1254.0	2063.75	1233.5	2041.5
bumblebox-01_2023-10-28_03-25-02	01	2023-10-28_03-25-02	12	13	1813.5	2012.25	1786.5	2017.5
bumblebox-01_2023-10-28_03-25-02	01	2023-10-28_03-25-02	12	10	1983.25	1873.25	1996.0	1881.5
bumblebox-01_2023-10-28_03-25-02	01	2023-10-28_03-25-02	12	12	2267.75	1843.25	2245.5	1866.0
bumblebox-01_2023-10-28_03-25-02	01	2023-10-28_03-25-02	12	0	2041.0	1662.25	2029.0	1693.0
bumblebox-01_2023-10-28_03-25-02	01	2023-10-28_03-25-02	12	4	2370.25	1526.25	2367.0	1556.0
bumblebox-01_2023-10-28_03-25-02	01	2023-10-28_03-25-02	12	8	1801.75	1506.5	1812.5	1533.0
bumblebox-01_2023-10-28_03-25-02	01	2023-10-28_03-25-02	12	7	2028.0	1094.25	2036.5	1120.0
bumblebox-01_2023-10-28_03-25-02	01	2023-10-28_03-25-02	12	2	1805.75	2838.5	1835.0	2851.5
bumblebox-01_2023-10-28_03-25-02	01	2023-10-28_03-25-02	12	14	1225.25	2210.0	1218.5	2180.0
bumblebox-01_2023-10-28_03-25-02	01	2023-10-28_03-25-02	12	5	589.25	1950.75	601.5	1961.0
bumblebox-01_2023-10-28_03-25-02	01	2023-10-28_03-25-02	13	2	1806.0	2839.0	1837.0	2844.5
bumblebox-01_2023-10-28_03-25-02	01	2023-10-28_03-25-02	13	1	1900.5	2182.75	1874.0	2167.0
bumblebox-01_2023-10-28_03-25-02	01	2023-10-28_03-25-02	13	15	2321.75	2132.25	2318.0	2125.5
bumblebox-01_2023-10-28_03-25-02	01	2023-10-28_03-25-02	13	3	1254.5	2064.0	1234.0	2041.5
bumblebox-01_2023-10-28_03-25-02	01	2023-10-28_03-25-02	13	13	1730.0	1976.0	1701.5	1971.0
bumblebox-01_2023-10-28_03-25-02	01	2023-10-28_03-25-02	13	12	2253.25	1876.0	2233.0	1901.5
bumblebox-01_2023-10-28_03-25-02	01	2023-10-28_03-25-02	13	0	2048.75	1674.5	2031.5	1699.5
bumblebox-01_2023-10-28_03-25-02	01	2023-10-28_03-25-02	13	4	2372.25	1533.0	2370.0	1563.5
bumblebox-01_2023-10-28_03-25-02	01	2023-10-28_03-25-02	13	8	1812.5	1510.75	1817.0	1539.5
bumblebox-01_2023-10-28_03-25-02	01	2023-10-28_03-25-02	13	7	2097.5	1154.5	2094.5	1182.0
bumblebox-01_2023-10-28_03-25-02	01	2023-10-28_03-25-02	13	14	1225.0	2210.0	1219.0	2180.0
bumblebox-01_2023-10-28_03-25-02	01	2023-10-28_03-25-02	13	5	589.75	1950.75	601.5	1961.5
bumblebox-01_2023-10-28_03-25-02	01	2023-10-28_03-25-02	14	1	1877.0	2162.0	1850.5	2150.0
bumblebox-01_2023-10-28_03-25-02	01	2023-10-28_03-25-02	14	15	2322.5	2145.5	2307.0	2144.0
bumblebox-01_2023-10-28_03-25-02	01	2023-10-28_03-25-02	14	3	1254.75	2064.0	1234.0	2042.0
bumblebox-01_2023-10-28_03-25-02	01	2023-10-28_03-25-02	14	12	2273.0	1888.25	2247.5	1908.0
bumblebox-01_2023-10-28_03-25-02	01	2023-10-28_03-25-02	14	13	1628.5	1880.5	1601.5	1872.5
bumblebox-01_2023-10-28_03-25-02	01	2023-10-28_03-25-02	14	10	1982.75	1871.25	1994.0	1881.0
bumblebox-01_2023-10-28_03-25-02	01	2023-10-28_03-25-02	14	0	2057.0	1686.75	2038.0	1711.0
bumblebox-01_2023-10-28_03-25-02	01	2023-10-28_03-25-02	14	4	2378.5	1536.75	2376.0	1567.5
bumblebox-01_2023-10-28_03-25-02	01	2023-10-28_03-25-02	14	8	1818.25	1513.0	1825.0	1541.0
bumblebox-01_2023-10-28_03-25-02	01	2023-10-28_03-25-02	14	7	2133.25	1212.25	2122.0	1235.5
bumblebox-01_2023-10-28_03-25-02	01	2023-10-28_03-25-02	14	2	1878.5	2838.25	1899.5	2815.0
bumblebox-01_2023-10-28_03-25-02	01	2023-10-28_03-25-02	14	5	589.0	1951.0	601.5	1961.5
bumblebox-01_2023-10-28_03-25-02	01	2023-10-28_03-25-02	15	2	1920.5	2651.5	1915.5	2625.0
bumblebox-01_2023-10-28_03-25-02	01	2023-10-28_03-25-02	15	1	1863.25	2179.75	1839.0	2163.5
bumblebox-01_2023-10-28_03-25-02	01	2023-10-28_03-25-02	15	3	1254.25	2064.0	1234.0	2041.5
bumblebox-01_2023-10-28_03-25-02	01	2023-10-28_03-25-02	15	10	1994.0	1933.75	2011.0	1953.5
bumblebox-01_2023-10-28_03-25-02	01	2023-10-28_03-25-02	15	13	1643.5	1907.5	1616.5	1914.5
bumblebox-01_2023-10-28_03-25-02	01	2023-10-28_03-25-02	15	12	2378.75	1850.5	2371.0	1881.0
bumblebox-01_2023-10-28_03-25-02	01	2023-10-28_03-25-02	15	0	2058.5	1704.75	2038.5	1724.5
bumblebox-01_2023-10-28_03-25-02	01	2023-10-28_03-25-02	15	4	2392.75	1544.0	2396.5	1575.0
bumblebox-01_2023-10-28_03-25-02	01	2023-10-28_03-25-02	15	7	2117.0	1290.75	2100.0	1310.0
bumblebox-01_2023-10-28_03-25-02	01	2023-10-28_03-25-02	15	5	589.5	1951.25	602.0	1961.5
bumblebox-01_2023-10-28_03-25-02	01	2023-10-28_03-25-02	16	1	1829.75	2199.25	1810.5	2179.5
bumblebox-01_2023-10-28_03-25-02	01	2023-10-28_03-25-02	16	3	1254.25	2064.0	1234.0	2042.0
bumblebox-01_2023-10-28_03-25-02	01	2023-10-28_03-25-02	16	12	2369.0	1949.0	2368.5	1977.5
bumblebox-01_2023-10-28_03-25-02	01	2023-10-28_03-25-02	16	10	1996.5	1932.25	2012.5	1956.0
bumblebox-01_2023-10-28_03-25-02	01	2023-10-28_03-25-02	16	13	1555.75	1915.0	1527.5	1918.0
bumblebox-01_2023-10-28_03-25-02	01	2023-10-28_03-25-02	16	0	2060.0	1722.25	2038.5	1737.5
bumblebox-01_2023-10-28_03-25-02	01	2023-10-28_03-25-02	16	4	2440.25	1698.0	2434.5	1730.5
bumblebox-01_2023-10-28_03-25-02	01	2023-10-28_03-25-02	16	8	1825.25	1515.75	1825.0	1543.5
bumblebox-01_2023-10-28_03-25-02	01	2023-10-28_03-25-02	16	7	2094.0	1342.5	2075.0	1368.5
bumblebox-01_2023-10-28_03-25-02	01	2023-10-28_03-25-02	16	2	1944.75	2590.25	1946.0	2560.5
bumblebox-01_2023-10-28_03-25-02	01	2023-10-28_03-25-02	16	14	1225.5	2210.5	1220.0	2180.5
bumblebox-01_2023-10-28_03-25-02	01	2023-10-28_03-25-02	16	5	589.25	1950.75	601.5	1961.0
bumblebox-01_2023-10-28_03-25-02	01	2023-10-28_03-25-02	17	1	1820.25	2194.75	1802.0	2174.5
bumblebox-01_2023-10-28_03-25-02	01	2023-10-28_03-25-02	17	3	1254.0	2064.25	1233.5	2042.0
bumblebox-01_2023-10-28_03-25-02	01	2023-10-28_03-25-02	17	12	2336.25	1950.5	2325.5	1981.0
bumblebox-01_2023-10-28_03-25-02	01	2023-10-28_03-25-02	17	10	2010.5	1947.25	2028.5	1972.0
bumblebox-01_2023-10-28_03-25-02	01	2023-10-28_03-25-02	17	13	1482.5	1806.5	1458.5	1791.5
bumblebox-01_2023-10-28_03-25-02	01	2023-10-28_03-25-02	17	4	2446.0	1722.0	2450.5	1753.5
bumblebox-01_2023-10-28_03-25-02	01	2023-10-28_03-25-02	17	0	2052.75	1715.25	2032.0	1729.0
bumblebox-01_2023-10-28_03-25-02	01	2023-10-28_03-25-02	17	8	1828.25	1515.25	1827.5	1543.5
bumblebox-01_2023-10-28_03-25-02	01	2023-10-28_03-25-02	17	7	2096.25	1387.75	2077.5	1415.5
bumblebox-01_2023-10-28_03-25-02	01	2023-10-28_03-25-02	17	2	1956.75	2586.0	1966.5	2557.0
bumblebox-01_2023-10-28_03-25-02	01	2023-10-28_03-25-02	17	14	1224.75	2209.75	1219.5	2179.5
bumblebox-01_2023-10-28_03-25-02	01	2023-10-28_03-25-02	17	5	589.25	1951.25	602.0	1962.0
bumblebox-01_2023-10-28_03-25-02	01	2023-10-28_03-25-02	18	2	2107.0	2493.75	2100.0	2464.0
bumblebox-01_2023-10-28_03-25-02	01	2023-10-28_03-25-02	18	1	1843.0	2181.75	1822.5	2161.5
bumblebox-01_2023-10-28_03-25-02	01	2023-10-28_03-25-02	18	3	1254.75	2064.25	1234.5	2042.0
bumblebox-01_2023-10-28_03-25-02	01	2023-10-28_03-25-02	18	12	2290.75	1991.25	2281.0	2022.0
bumblebox-01_2023-10-28_03-25-02	01	2023-10-28_03-25-02	18	0	2047.75	1723.25	2028.0	1736.5
bumblebox-01_2023-10-28_03-25-02	01	2023-10-28_03-25-02	18	13	1308.0	1615.75	1281.0	1605.5
bumblebox-01_2023-10-28_03-25-02	01	2023-10-28_03-25-02	18	8	1846.75	1521.75	1842.5	1549.5
bumblebox-01_2023-10-28_03-25-02	01	2023-10-28_03-25-02	18	11	2199.25	1470.5	2220.5	1480.0
bumblebox-01_2023-10-28_03-25-02	01	2023-10-28_03-25-02	18	7	2066.75	1462.75	2048.5	1491.0
bumblebox-01_2023-10-28_03-25-02	01	2023-10-28_03-25-02	18	14	1224.75	2210.0	1218.5	2180.5
bumblebox-01_2023-10-28_03-25-02	01	2023-10-28_03-25-02	18	5	589.0	1951.5	601.5	1962.0
bumblebox-01_2023-10-28_03-25-02	01	2023-10-28_03-25-02	19	2	2062.5	2447.25	2035.5	2432.0
bumblebox-01_2023-10-28_03-25-02	01	2023-10-28_03-25-02	19	3	1254.5	2064.5	1233.5	2042.0
bumblebox-01_2023-10-28_03-25-02	01	2023-10-28_03-25-02	19	12	2283.5	2025.25	2279.5	2053.0
bumblebox-01_2023-10-28_03-25-02	01	2023-10-28_03-25-02	19	0	2049.25	1716.25	2028.0	1728.5
bumblebox-01_2023-10-28_03-25-02	01	2023-10-28_03-25-02	19	13	1257.75	1710.5	1231.0	1722.5
bumblebox-01_2023-10-28_03-25-02	01	2023-10-28_03-25-02	19	7	2092.0	1481.75	2079.0	1512.5
bumblebox-01_2023-10-28_03-25-02	01	2023-10-28_03-25-02	19	11	2247.0	1461.0	2272.0	1472.0
bumblebox-01_2023-10-28_03-25-02	01	2023-10-28_03-25-02	19	5	589.5	1951.0	602.0	1961.5
bumblebox-01_2023-10-28_03-25-02	01	2023-10-28_03-25-02	20	1	1826.75	2116.5	1799.5	2105.0
bumblebox-01_2023-10-28_03-25-02	01	2023-10-28_03-25-02	20	3	1254.5	2064.25	1234.0	2042.0
bumblebox-01_2023-10-28_03-25-02	01	2023-10-28_03-25-02	20	12	2287.0	2018.5	2278.5	2047.5
bumblebox-01_2023-10-28_03-25-02	01	2023-10-28_03-25-02	20	0	2054.75	1730.0	2031.0	1741.5
bumblebox-01_2023-10-28_03-25-02	01	2023-10-28_03-25-02	20	13	1362.5	1696.25	1352.0	1669.0
bumblebox-01_2023-10-28_03-25-02	01	2023-10-28_03-25-02	20	8	1831.75	1533.25	1825.5	1558.5
bumblebox-01_2023-10-28_03-25-02	01	2023-10-28_03-25-02	20	11	2236.5	1471.75	2248.0	1492.0
bumblebox-01_2023-10-28_03-25-02	01	2023-10-28_03-25-02	20	7	2067.0	1428.75	2048.0	1456.0
bumblebox-01_2023-10-28_03-25-02	01	2023-10-28_03-25-02	20	2	1883.0	2587.0	1855.0	2601.0
bumblebox-01_2023-10-28_03-25-02	01	2023-10-28_03-25-02	20	14	1224.5	2210.25	1218.0	2181.5
bumblebox-01_2023-10-28_03-25-02	01	2023-10-28_03-25-02	20	5	589.0	1951.0	601.5	1961.5
bumblebox-01_2023-10-28_03-25-02	01	2023-10-28_03-25-02	21	1	1821.75	2114.25	1793.0	2102.5
bumblebox-01_2023-10-28_03-25-02	01	2023-10-28_03-25-02	21	3	1255.0	2064.25	1234.5	2042.0
bumblebox-01_2023-10-28_03-25-02	01	2023-10-28_03-25-02	21	12	2298.0	2022.5	2289.0	2051.5
bumblebox-01_2023-10-28_03-25-02	01	2023-10-28_03-25-02	21	0	2065.5	1725.25	2042.5	1739.0
bumblebox-01_2023-10-28_03-25-02	01	2023-10-28_03-25-02	21	13	1437.25	1628.5	1449.0	1600.5
bumblebox-01_2023-10-28_03-25-02	01	2023-10-28_03-25-02	21	8	1829.0	1536.5	1820.5	1561.0
bumblebox-01_2023-10-28_03-25-02	01	2023-10-28_03-25-02	21	11	2235.75	1473.5	2247.0	1497.0
bumblebox-01_2023-10-28_03-25-02	01	2023-10-28_03-25-02	21	7	2054.5	1415.0	2033.0	1440.5
bumblebox-01_2023-10-28_03-25-02	01	2023-10-28_03-25-02	21	2	1648.0	2695.75	1630.5	2720.5
bumblebox-01_2023-10-28_03-25-02	01	2023-10-28_03-25-02	21	14	1224.75	2209.5	1218.5	2179.5
bumblebox-01_2023-10-28_03-25-02	01	2023-10-28_03-25-02	21	5	589.25	1951.25	601.5	1961.5
bumblebox-01_2023-10-28_03-25-02	01	2023-10-28_03-25-02	22	2	1610.25	2699.25	1595.5	2727.0
bumblebox-01_2023-10-28_03-25-02	01	2023-10-28_03-25-02	22	1	1820.75	2092.0	1792.5	2079.5
bumblebox-01_2023-10-28_03-25-02	01	2023-10-28_03-25-02	22	3	1254.5	2064.25	1234.5	2042.0
bumblebox-01_2023-10-28_03-25-02	01	2023-10-28_03-25-02	22	12	2317.0	1986.75	2314.5	2017.5
bumblebox-01_2023-10-28_03-25-02	01	2023-10-28_03-25-02	22	0	2061.25	1753.25	2038.5	1765.5
bumblebox-01_2023-10-28_03-25-02	01	2023-10-28_03-25-02	22	13	1484.75	1570.0	1502.0	1545.0
bumblebox-01_2023-10-28_03-25-02	01	2023-10-28_03-25-02	22	8	1821.5	1539.0	1813.5	1564.0
bumblebox-01_2023-10-28_03-25-02	01	2023-10-28_03-25-02	22	11	2208.5	1478.25	2218.0	1501.5
bumblebox-01_2023-10-28_03-25-02	01	2023-10-28_03-25-02	22	7	2094.0	1437.5	2082.0	1469.0
bumblebox-01_2023-10-28_03-25-02	01	2023-10-28_03-25-02	22	14	1225.25	2209.75	1219.5	2180.5
bumblebox-01_2023-10-28_03-25-02	01	2023-10-28_03-25-02	22	5	589.75	1951.25	602.0	1961.5
bumblebox-01_2023-10-28_03-25-02	01	2023-10-28_03-25-02	23	2	1564.0	2728.25	1539.5	2748.0
bumblebox-01_2023-10-28_03-25-02	01	2023-10-28_03-25-02	23	1	1815.75	2086.0	1789.0	2072.0
bumblebox-01_2023-10-28_03-25-02	01	2023-10-28_03-25-02	23	12	2329.25	2001.25	2340.5	2025.5
bumblebox-01_2023-10-28_03-25-02	01	2023-10-28_03-25-02	23	0	2054.25	1768.0	2033.5	1780.5
bumblebox-01_2023-10-28_03-25-02	01	2023-10-28_03-25-02	23	4	2476.5	1703.5	2458.5	1714.0
bumblebox-01_2023-10-28_03-25-02	01	2023-10-28_03-25-02	23	13	1509.5	1574.0	1521.0	1546.5
bumblebox-01_2023-10-28_03-25-02	01	2023-10-28_03-25-02	23	8	1842.25	1535.25	1836.0	1562.0
bumblebox-01_2023-10-28_03-25-02	01	2023-10-28_03-25-02	23	7	2059.0	1488.5	2041.0	1516.5
bumblebox-01_2023-10-28_03-25-02	01	2023-10-28_03-25-02	23	14	1224.75	2209.25	1219.0	2179.5
bumblebox-01_2023-10-28_03-25-02	01	2023-10-28_03-25-02	23	3	1254.5	2064.25	1234.5	2042.0
bumblebox-01_2023-10-28_03-25-02	01	2023-10-28_03-25-02	23	5	589.25	1950.75	601.5	1961.0
bumblebox-01_2023-10-28_03-25-02	01	2023-10-28_03-25-02	23	11	2210.25	1471.25	2218.5	1490.5
bumblebox-01_2023-10-28_03-25-02	01	2023-10-28_03-25-02	24	1	1804.75	2082.25	1778.5	2064.5
bumblebox-01_2023-10-28_03-25-02	01	2023-10-28_03-25-02	24	3	1254.5	2064.0	1234.0	2041.5
bumblebox-01_2023-10-28_03-25-02	01	2023-10-28_03-25-02	24	12	2317.5	2007.25	2329.5	2029.5
bumblebox-01_2023-10-28_03-25-02	01	2023-10-28_03-25-02	24	0	2055.0	1763.75	2032.0	1772.5
bumblebox-01_2023-10-28_03-25-02	01	2023-10-28_03-25-02	24	4	2483.25	1724.5	2476.0	1746.0
bumblebox-01_2023-10-28_03-25-02	01	2023-10-28_03-25-02	24	2	1619.0	2707.0	1594.5	2724.0
bumblebox-01_2023-10-28_03-25-02	01	2023-10-28_03-25-02	24	14	1225.0	2210.25	1219.0	2181.0
bumblebox-01_2023-10-28_03-25-02	01	2023-10-28_03-25-02	24	5	590.5	1951.0	603.0	1961.5
bumblebox-01_2023-10-28_03-25-02	01	2023-10-28_03-25-02	24	7	2019.0	1587.25	1998.5	1609.0
bumblebox-01_2023-10-28_03-25-02	01	2023-10-28_03-25-02	24	13	1482.5	1580.5	1490.0	1563.0
bumblebox-01_2023-10-28_03-25-02	01	2023-10-28_03-25-02	24	11	2203.0	1477.25	2214.5	1496.0
bumblebox-01_2023-10-28_03-25-02	01	2023-10-28_03-25-02	25	1	1744.25	2066.75	1719.5	2047.5
bumblebox-01_2023-10-28_03-25-02	01	2023-10-28_03-25-02	25	3	1255.25	2063.75	1235.0	2041.5
bumblebox-01_2023-10-28_03-25-02	01	2023-10-28_03-25-02	25	12	2293.0	2002.25	2318.0	2012.0
bumblebox-01_2023-10-28_03-25-02	01	2023-10-28_03-25-02	25	4	2475.75	1771.5	2467.0	1797.0
bumblebox-01_2023-10-28_03-25-02	01	2023-10-28_03-25-02	25	8	1840.5	1527.25	1835.5	1557.0
bumblebox-01_2023-10-28_03-25-02	01	2023-10-28_03-25-02	25	11	2202.25	1474.75	2213.0	1491.5
bumblebox-01_2023-10-28_03-25-02	01	2023-10-28_03-25-02	25	13	1496.75	1405.75	1505.0	1376.5
bumblebox-01_2023-10-28_03-25-02	01	2023-10-28_03-25-02	25	2	1634.75	2690.75	1613.0	2704.0
bumblebox-01_2023-10-28_03-25-02	01	2023-10-28_03-25-02	25	14	1225.25	2210.0	1219.0	2180.5
bumblebox-01_2023-10-28_03-25-02	01	2023-10-28_03-25-02	25	5	588.75	1951.25	601.5	1961.0
bumblebox-01_2023-10-28_03-25-02	01	2023-10-28_03-25-02	25	0	2055.5	1766.75	2032.5	1776.5
bumblebox-01_2023-10-28_03-25-02	01	2023-10-28_03-25-02	25	7	2031.75	1569.25	2012.5	1593.5
bumblebox-01_2023-10-28_03-25-02	01	2023-10-28_03-25-02	26	3	1254.75	2064.25	1234.5	2042.0
bumblebox-01_2023-10-28_03-25-02	01	2023-10-28_03-25-02	26	1	1705.25	2005.75	1692.0	1977.5
bumblebox-01_2023-10-28_03-25-02	01	2023-10-28_03-25-02	26	12	2251.5	1975.25	2280.0	1986.0
bumblebox-01_2023-10-28_03-25-02	01	2023-10-28_03-25-02	26	4	2467.75	1786.75	2456.5	1809.5
bumblebox-01_2023-10-28_03-25-02	01	2023-10-28_03-25-02	26	0	2040.25	1717.5	2020.0	1725.5
bumblebox-01_2023-10-28_03-25-02	01	2023-10-28_03-25-02	26	8	1845.25	1545.25	1840.0	1573.5
bumblebox-01_2023-10-28_03-25-02	01	2023-10-28_03-25-02	26	11	2201.75	1473.75	2211.0	1490.5
bumblebox-01_2023-10-28_03-25-02	01	2023-10-28_03-25-02	26	13	1575.5	1201.0	1599.5	1178.0
bumblebox-01_2023-10-28_03-25-02	01	2023-10-28_03-25-02	26	2	1566.25	2747.5	1545.0	2769.5
bumblebox-01_2023-10-28_03-25-02	01	2023-10-28_03-25-02	26	14	1225.75	2209.75	1220.5	2179.5
bumblebox-01_2023-10-28_03-25-02	01	2023-10-28_03-25-02	26	5	589.25	1951.0	601.5	1961.5
bumblebox-01_2023-10-28_03-25-02	01	2023-10-28_03-25-02	26	7	2029.25	1565.0	2007.0	1589.0
bumblebox-01_2023-10-28_03-25-02	01	2023-10-28_03-25-02	27	12	2242.25	1970.25	2271.5	1983.0
bumblebox-01_2023-10-28_03-25-02	01	2023-10-28_03-25-02	27	1	1680.25	1932.75	1664.0	1905.5
bumblebox-01_2023-10-28_03-25-02	01	2023-10-28_03-25-02	27	4	2438.25	1915.75	2418.0	1942.0
bumblebox-01_2023-10-28_03-25-02	01	2023-10-28_03-25-02	27	0	2042.75	1722.0	2021.5	1732.0
bumblebox-01_2023-10-28_03-25-02	01	2023-10-28_03-25-02	27	8	1809.5	1538.0	1808.0	1565.5
bumblebox-01_2023-10-28_03-25-02	01	2023-10-28_03-25-02	27	7	2039.5	1522.75	2015.0	1545.0
bumblebox-01_2023-10-28_03-25-02	01	2023-10-28_03-25-02	27	11	2201.25	1474.0	2210.0	1491.0
bumblebox-01_2023-10-28_03-25-02	01	2023-10-28_03-25-02	27	2	1597.75	2695.75	1570.0	2710.0
bumblebox-01_2023-10-28_03-25-02	01	2023-10-28_03-25-02	27	14	1224.75	2210.0	1218.5	2180.5
bumblebox-01_2023-10-28_03-25-02	01	2023-10-28_03-25-02	27	3	1254.5	2064.25	1233.5	2042.0
bumblebox-01_2023-10-28_03-25-02	01	2023-10-28_03-25-02	27	5	590.0	1951.0	602.0	1961.5
bumblebox-01_2023-10-28_03-25-02	01	2023-10-28_03-25-02	27	13	1605.5	1167.0	1627.0	1145.5
bumblebox-01_2023-10-28_03-25-02	01	2023-10-28_03-25-02	28	3	1254.25	2064.25	1234.0	2042.0
bumblebox-01_2023-10-28_03-25-02	01	2023-10-28_03-25-02	28	12	2268.25	1962.0	2283.5	1989.5
bumblebox-01_2023-10-28_03-25-02	01	2023-10-28_03-25-02	28	1	1647.25	1936.0	1630.0	1909.0
bumblebox-01_2023-10-28_03-25-02	01	2023-10-28_03-25-02	28	4	2458.75	1905.5	2443.5	1934.5
bumblebox-01_2023-10-28_03-25-02	01	2023-10-28_03-25-02	28	0	2029.5	1719.5	2009.5	1729.0
bumblebox-01_2023-10-28_03-25-02	01	2023-10-28_03-25-02	28	8	1810.5	1519.75	1815.0	1547.5
bumblebox-01_2023-10-28_03-25-02	01	2023-10-28_03-25-02	28	7	2054.5	1486.25	2027.5	1506.0
bumblebox-01_2023-10-28_03-25-02	01	2023-10-28_03-25-02	28	11	2200.75	1474.75	2210.0	1492.0
bumblebox-01_2023-10-28_03-25-02	01	2023-10-28_03-25-02	28	13	1703.25	1123.0	1729.5	1110.5
bumblebox-01_2023-10-28_03-25-02	01	2023-10-28_03-25-02	28	2	1622.0	2689.0	1597.5	2708.5
bumblebox-01_2023-10-28_03-25-02	01	2023-10-28_03-25-02	28	14	1225.25	2210.25	1219.5	2181.0
bumblebox-01_2023-10-28_03-25-02	01	2023-10-28_03-25-02	29	3	1254.25	2064.25	1234.0	2042.0
bumblebox-01_2023-10-28_03-25-02	01	2023-10-28_03-25-02	29	12	2320.75	1979.25	2331.5	2007.0
bumblebox-01_2023-10-28_03-25-02	01	2023-10-28_03-25-02	29	1	1616.5	1962.5	1594.0	1940.5
bumblebox-01_2023-10-28_03-25-02	01	2023-10-28_03-25-02	29	0	2038.25	1731.0	2017.0	1742.5
bumblebox-01_2023-10-28_03-25-02	01	2023-10-28_03-25-02	29	8	1837.0	1535.5	1838.0	1563.0
bumblebox-01_2023-10-28_03-25-02	01	2023-10-28_03-25-02	29	13	1794.0	1096.75	1826.0	1097.0
bumblebox-01_2023-10-28_03-25-02	01	2023-10-28_03-25-02	29	2	1583.25	2738.0	1557.0	2754.5
bumblebox-01_2023-10-28_03-25-02	01	2023-10-28_03-25-02	29	14	1224.5	2210.0	1218.5	2180.0
bumblebox-01_2023-10-28_03-25-02	01	2023-10-28_03-25-02	29	5	590.25	1951.0	602.5	1961.5
bumblebox-01_2023-10-28_03-25-02	01	2023-10-28_03-25-02	29	7	2113.25	1509.5	2087.5	1524.0
bumblebox-01_2023-10-28_03-25-02	01	2023-10-28_03-25-02	29	11	2199.25	1475.5	2209.0	1492.5
bumblebox-01_2023-10-28_03-25-02	01	2023-10-28_03-25-02	30	3	1254.75	2064.25	1234.5	2042.0
bumblebox-01_2023-10-28_03-25-02	01	2023-10-28_03-25-02	30	12	2345.25	2009.0	2340.5	2039.0
bumblebox-01_2023-10-28_03-25-02	01	2023-10-28_03-25-02	30	1	1628.75	1942.5	1604.5	1922.5
bumblebox-01_2023-10-28_03-25-02	01	2023-10-28_03-25-02	30	0	2041.75	1712.5	2020.5	1724.0
bumblebox-01_2023-10-28_03-25-02	01	2023-10-28_03-25-02	30	8	1826.0	1543.5	1827.5	1571.0
bumblebox-01_2023-10-28_03-25-02	01	2023-10-28_03-25-02	30	11	2199.0	1475.75	2208.5	1492.5
bumblebox-01_2023-10-28_03-25-02	01	2023-10-28_03-25-02	30	7	2063.5	1387.75	2038.0	1405.5
bumblebox-01_2023-10-28_03-25-02	01	2023-10-28_03-25-02	30	13	1910.5	1174.5	1938.5	1191.5
bumblebox-01_2023-10-28_03-25-02	01	2023-10-28_03-25-02	30	14	1224.5	2210.25	1219.0	2181.0
bumblebox-01_2023-10-28_03-25-02	01	2023-10-28_03-25-02	30	5	589.75	1950.75	601.5	1961.0
bumblebox-01_2023-10-28_03-25-02	01	2023-10-28_03-25-02	31	3	1255.0	2064.0	1234.5	2042.0
bumblebox-01_2023-10-28_03-25-02	01	2023-10-28_03-25-02	31	12	2315.25	1988.5	2296.5	2015.5
bumblebox-01_2023-10-28_03-25-02	01	2023-10-28_03-25-02	31	1	1614.0	1953.5	1589.0	1936.0
bumblebox-01_2023-10-28_03-25-02	01	2023-10-28_03-25-02	31	0	2033.25	1705.25	2013.0	1717.0
bumblebox-01_2023-10-28_03-25-02	01	2023-10-28_03-25-02	31	8	1829.25	1551.5	1832.5	1576.5
bumblebox-01_2023-10-28_03-25-02	01	2023-10-28_03-25-02	31	11	2198.75	1476.75	2208.5	1494.0
bumblebox-01_2023-10-28_03-25-02	01	2023-10-28_03-25-02	31	7	2072.75	1337.25	2052.0	1357.0
bumblebox-01_2023-10-28_03-25-02	01	2023-10-28_03-25-02	31	13	1848.25	1078.5	1865.5	1076.0
bumblebox-01_2023-10-28_03-25-02	01	2023-10-28_03-25-02	31	14	1225.25	2210.0	1219.5	2180.5
bumblebox-01_2023-10-28_03-25-02	01	2023-10-28_03-25-02	31	5	589.75	1951.5	603.0	1961.5
bumblebox-01_2023-10-28_03-25-02	01	2023-10-28_03-25-02	32	3	1254.75	2064.25	1234.5	2042.0
bumblebox-01_2023-10-28_03-25-02	01	2023-10-28_03-25-02	32	12	2289.75	1976.25	2262.0	1994.0
bumblebox-01_2023-10-28_03-25-02	01	2023-10-28_03-25-02	32	1	1607.5	1966.75	1581.0	1951.5
bumblebox-01_2023-10-28_03-25-02	01	2023-10-28_03-25-02	32	0	2040.0	1702.0	2021.0	1721.0
bumblebox-01_2023-10-28_03-25-02	01	2023-10-28_03-25-02	32	8	1821.5	1549.25	1823.5	1575.5
bumblebox-01_2023-10-28_03-25-02	01	2023-10-28_03-25-02	32	11	2198.0	1476.25	2207.5	1493.0
bumblebox-01_2023-10-28_03-25-02	01	2023-10-28_03-25-02	32	7	2054.0	1283.5	2036.5	1306.0
bumblebox-01_2023-10-28_03-25-02	01	2023-10-28_03-25-02	32	2	1648.5	2743.0	1618.5	2745.0
bumblebox-01_2023-10-28_03-25-02	01	2023-10-28_03-25-02	32	5	589.5	1951.0	601.5	1961.5
bumblebox-01_2023-10-28_03-25-02	01	2023-10-28_03-25-02	33	3	1254.25	2064.0	1234.0	2041.5
bumblebox-01_2023-10-28_03-25-02	01	2023-10-28_03-25-02	33	1	1584.0	1994.5	1557.5	1977.5
bumblebox-01_2023-10-28_03-25-02	01	2023-10-28_03-25-02	33	12	2202.75	1943.25	2184.5	1968.5
bumblebox-01_2023-10-28_03-25-02	01	2023-10-28_03-25-02	33	0	2026.25	1697.0	2010.0	1720.0
bumblebox-01_2023-10-28_03-25-02	01	2023-10-28_03-25-02	33	11	2198.25	1476.25	2208.0	1493.5
bumblebox-01_2023-10-28_03-25-02	01	2023-10-28_03-25-02	33	7	2057.0	1238.75	2045.5	1262.0
bumblebox-01_2023-10-28_03-25-02	01	2023-10-28_03-25-02	33	2	1534.5	2764.5	1516.0	2788.5
bumblebox-01_2023-10-28_03-25-02	01	2023-10-28_03-25-02	33	5	589.75	1951.0	601.5	1961.5
bumblebox-01_2023-10-28_03-25-02	01	2023-10-28_03-25-02	34	3	1255.25	2064.25	1234.5	2042.5
bumblebox-01_2023-10-28_03-25-02	01	2023-10-28_03-25-02	34	1	1580.5	1980.25	1552.0	1968.0
bumblebox-01_2023-10-28_03-25-02	01	2023-10-28_03-25-02	34	12	2177.5	1933.75	2164.0	1962.5
bumblebox-01_2023-10-28_03-25-02	01	2023-10-28_03-25-02	34	0	2032.5	1690.5	2015.0	1715.0
bumblebox-01_2023-10-28_03-25-02	01	2023-10-28_03-25-02	34	8	1823.0	1556.25	1826.0	1580.5
bumblebox-01_2023-10-28_03-25-02	01	2023-10-28_03-25-02	34	11	2197.75	1476.5	2207.0	1493.5
bumblebox-01_2023-10-28_03-25-02	01	2023-10-28_03-25-02	34	7	2058.75	1237.75	2047.5	1261.5
bumblebox-01_2023-10-28_03-25-02	01	2023-10-28_03-25-02	34	2	1547.5	2754.75	1524.5	2776.0
bumblebox-01_2023-10-28_03-25-02	01	2023-10-28_03-25-02	34	14	1224.75	2209.75	1218.5	2180.0
bumblebox-01_2023-10-28_03-25-02	01	2023-10-28_03-25-02	34	5	589.75	1951.5	602.5	1961.5
bumblebox-01_2023-10-28_03-25-02	01	2023-10-28_03-25-02	35	3	1255.0	2064.0	1234.5	2042.5
bumblebox-01_2023-10-28_03-25-02	01	2023-10-28_03-25-02	35	1	1583.25	1981.25	1556.0	1967.5
bumblebox-01_2023-10-28_03-25-02	01	2023-10-28_03-25-02	35	12	2187.25	1951.75	2182.5	1983.5
bumblebox-01_2023-10-28_03-25-02	01	2023-10-28_03-25-02	35	4	2450.5	1948.0	2432.5	1970.0
bumblebox-01_2023-10-28_03-25-02	01	2023-10-28_03-25-02	35	0	2020.75	1704.25	2006.5	1730.5
bumblebox-01_2023-10-28_03-25-02	01	2023-10-28_03-25-02	35	11	2196.25	1476.0	2205.5	1493.0
bumblebox-01_2023-10-28_03-25-02	01	2023-10-28_03-25-02	35	7	2047.5	1320.25	2035.5	1351.0
bumblebox-01_2023-10-28_03-25-02	01	2023-10-28_03-25-02	35	2	1660.75	2707.25	1641.5	2718.0
bumblebox-01_2023-10-28_03-25-02	01	2023-10-28_03-25-02	35	14	1225.0	2209.75	1219.0	2180.5
bumblebox-01_2023-10-28_03-25-02	01	2023-10-28_03-25-02	35	5	589.25	1950.75	602.0	1961.0
bumblebox-01_2023-10-28_03-25-02	01	2023-10-28_03-25-02	36	2	1578.5	2727.5	1561.0	2747.0
bumblebox-01_2023-10-28_03-25-02	01	2023-10-28_03-25-02	36	3	1254.25	2063.75	1234.0	2041.5
bumblebox-01_2023-10-28_03-25-02	01	2023-10-28_03-25-02	36	12	2228.5	2016.0	2236.5	2043.5
bumblebox-01_2023-10-28_03-25-02	01	2023-10-28_03-25-02	36	1	1583.25	2015.0	1554.0	2003.0
bumblebox-01_2023-10-28_03-25-02	01	2023-10-28_03-25-02	36	0	2046.5	1719.75	2028.0	1742.0
bumblebox-01_2023-10-28_03-25-02	01	2023-10-28_03-25-02	36	8	1835.25	1545.0	1840.0	1571.0
bumblebox-01_2023-10-28_03-25-02	01	2023-10-28_03-25-02	36	11	2196.0	1477.25	2206.0	1494.0
bumblebox-01_2023-10-28_03-25-02	01	2023-10-28_03-25-02	36	7	2048.75	1286.5	2040.0	1316.5
bumblebox-01_2023-10-28_03-25-02	01	2023-10-28_03-25-02	36	14	1225.0	2210.5	1219.0	2181.0
bumblebox-01_2023-10-28_03-25-02	01	2023-10-28_03-25-02	36	5	590.0	1951.25	602.5	1961.5
bumblebox-01_2023-10-28_03-25-02	01	2023-10-28_03-25-02	37	3	1255.5	2063.5	1235.0	2041.0
bumblebox-01_2023-10-28_03-25-02	01	2023-10-28_03-25-02	37	12	2250.5	2015.75	2256.5	2043.5
bumblebox-01_2023-10-28_03-25-02	01	2023-10-28_03-25-02	37	0	2070.0	1736.25	2047.0	1750.5
bumblebox-01_2023-10-28_03-25-02	01	2023-10-28_03-25-02	37	8	1843.5	1545.5	1844.0	1573.5
bumblebox-01_2023-10-28_03-25-02	01	2023-10-28_03-25-02	37	11	2195.75	1477.5	2205.0	1494.0
bumblebox-01_2023-10-28_03-25-02	01	2023-10-28_03-25-02	37	7	2048.0	1305.0	2039.0	1335.5
bumblebox-01_2023-10-28_03-25-02	01	2023-10-28_03-25-02	37	1	1571.5	2019.5	1541.0	2011.5
bumblebox-01_2023-10-28_03-25-02	01	2023-10-28_03-25-02	37	5	590.25	1951.25	602.5	1961.5
bumblebox-01_2023-10-28_03-25-02	01	2023-10-28_03-25-02	38	3	1255.0	2063.75	1234.5	2042.0
bumblebox-01_2023-10-28_03-25-02	01	2023-10-28_03-25-02	38	1	1551.0	2050.75	1519.5	2049.5
bumblebox-01_2023-10-28_03-25-02	01	2023-10-28_03-25-02	38	12	2249.5	2016.0	2250.5	2044.5
bumblebox-01_2023-10-28_03-25-02	01	2023-10-28_03-25-02	38	0	2059.75	1734.75	2036.0	1739.0
bumblebox-01_2023-10-28_03-25-02	01	2023-10-28_03-25-02	38	8	1829.75	1547.0	1827.0	1572.5
bumblebox-01_2023-10-28_03-25-02	01	2023-10-28_03-25-02	38	11	2194.75	1478.0	2205.0	1495.0
bumblebox-01_2023-10-28_03-25-02	01	2023-10-28_03-25-02	38	7	2042.75	1338.0	2032.0	1369.0
bumblebox-01_2023-10-28_03-25-02	01	2023-10-28_03-25-02	38	2	1550.5	2752.5	1531.5	2769.5
bumblebox-01_2023-10-28_03-25-02	01	2023-10-28_03-25-02	38	5	589.75	1951.0	602.0	1961.0
bumblebox-01_2023-10-28_03-25-02	01	2023-10-28_03-25-02	39	1	1521.5	2060.25	1490.5	2058.0
bumblebox-01_2023-10-28_03-25-02	01	2023-10-28_03-25-02	39	3	1254.75	2064.0	1234.5	2042.0
bumblebox-01_2023-10-28_03-25-02	01	2023-10-28_03-25-02	39	12	2242.5	2010.25	2243.0	2039.0
bumblebox-01_2023-10-28_03-25-02	01	2023-10-28_03-25-02	39	4	2442.75	1936.75	2421.5	1962.0
bumblebox-01_2023-10-28_03-25-02	01	2023-10-28_03-25-02	39	0	2059.75	1720.75	2035.5	1726.5
bumblebox-01_2023-10-28_03-25-02	01	2023-10-28_03-25-02	39	8	1836.75	1546.0	1836.5	1571.5
bumblebox-01_2023-10-28_03-25-02	01	2023-10-28_03-25-02	39	7	2039.0	1406.0	2026.5	1437.0
bumblebox-01_2023-10-28_03-25-02	01	2023-10-28_03-25-02	39	5	589.5	1951.0	602.0	1961.5
bumblebox-01_2023-10-28_03-25-02	01	2023-10-28_03-25-02	39	11	2184.25	1480.5	2195.0	1494.5
bumblebox-01_2023-10-28_03-25-02	01	2023-10-28_03-25-02	40	1	1516.25	2066.5	1486.5	2058.0
bumblebox-01_2023-10-28_03-25-02	01	2023-10-28_03-25-02	40	3	1253.0	2067.25	1234.5	2044.5
bumblebox-01_2023-10-28_03-25-02	01	2023-10-28_03-25-02	40	12	2234.5	2008.0	2234.5	2037.5
bumblebox-01_2023-10-28_03-25-02	01	2023-10-28_03-25-02	40	10	1945.0	1796.5	1963.5	1803.5
bumblebox-01_2023-10-28_03-25-02	01	2023-10-28_03-25-02	40	0	2052.75	1728.5	2030.5	1736.0
bumblebox-01_2023-10-28_03-25-02	01	2023-10-28_03-25-02	40	8	1842.75	1546.75	1844.0	1571.5
bumblebox-01_2023-10-28_03-25-02	01	2023-10-28_03-25-02	40	7	2081.75	1409.5	2073.5	1442.5
bumblebox-01_2023-10-28_03-25-02	01	2023-10-28_03-25-02	40	5	589.5	1951.25	601.5	1961.5
bumblebox-01_2023-10-28_03-25-02	01	2023-10-28_03-25-02	41	1	1513.5	2080.25	1483.0	2073.0
bumblebox-01_2023-10-28_03-25-02	01	2023-10-28_03-25-02	41	3	1251.75	2067.75	1234.0	2042.5
bumblebox-01_2023-10-28_03-25-02	01	2023-10-28_03-25-02	41	12	2220.25	2002.25	2228.5	2031.5
bumblebox-01_2023-10-28_03-25-02	01	2023-10-28_03-25-02	41	0	2065.0	1697.0	2041.0	1707.5
bumblebox-01_2023-10-28_03-25-02	01	2023-10-28_03-25-02	41	8	1846.5	1546.25	1848.0	1571.0
bumblebox-01_2023-10-28_03-25-02	01	2023-10-28_03-25-02	41	11	2207.75	1483.5	2225.0	1502.5
bumblebox-01_2023-10-28_03-25-02	01	2023-10-28_03-25-02	41	7	2080.75	1402.75	2073.0	1436.0
bumblebox-01_2023-10-28_03-25-02	01	2023-10-28_03-25-02	41	14	1225.5	2209.0	1220.0	2179.0
bumblebox-01_2023-10-28_03-25-02	01	2023-10-28_03-25-02	41	5	589.75	1951.0	601.5	1961.0
bumblebox-01_2023-10-28_03-25-02	01	2023-10-28_03-25-02	42	1	1491.5	2070.0	1462.5	2057.5
bumblebox-01_2023-10-28_03-25-02	01	2023-10-28_03-25-02	42	12	2238.0	2013.5	2245.0	2041.0
bumblebox-01_2023-10-28_03-25-02	01	2023-10-28_03-25-02	42	0	2043.75	1718.5	2022.5	1734.5
bumblebox-01_2023-10-28_03-25-02	01	2023-10-28_03-25-02	42	8	1849.5	1541.25	1848.0	1567.5
bumblebox-01_2023-10-28_03-25-02	01	2023-10-28_03-25-02	42	7	2078.75	1394.25	2073.0	1427.5
bumblebox-01_2023-10-28_03-25-02	01	2023-10-28_03-25-02	42	3	1257.0	2066.25	1245.0	2037.5
bumblebox-01_2023-10-28_03-25-02	01	2023-10-28_03-25-02	42	5	590.25	1951.25	602.0	1961.5
bumblebox-01_2023-10-28_03-25-02	01	2023-10-28_03-25-02	43	2	1710.25	2778.0	1736.0	2793.5
bumblebox-01_2023-10-28_03-25-02	01	2023-10-28_03-25-02	43	3	1265.5	2055.0	1261.5	2024.0
bumblebox-01_2023-10-28_03-25-02	01	2023-10-28_03-25-02	43	1	1463.0	2053.0	1438.5	2033.5
bumblebox-01_2023-10-28_03-25-02	01	2023-10-28_03-25-02	43	12	2218.75	1998.25	2233.5	2026.0
bumblebox-01_2023-10-28_03-25-02	01	2023-10-28_03-25-02	43	0	2046.5	1723.5	2025.0	1734.0
bumblebox-01_2023-10-28_03-25-02	01	2023-10-28_03-25-02	43	8	1834.5	1531.0	1828.5	1558.5
bumblebox-01_2023-10-28_03-25-02	01	2023-10-28_03-25-02	43	13	1557.75	1510.5	1571.0	1488.5
bumblebox-01_2023-10-28_03-25-02	01	2023-10-28_03-25-02	43	11	2232.75	1484.0	2257.5	1502.0
bumblebox-01_2023-10-28_03-25-02	01	2023-10-28_03-25-02	43	7	2049.75	1414.75	2047.0	1449.0
bumblebox-01_2023-10-28_03-25-02	01	2023-10-28_03-25-02	43	5	590.0	1951.25	602.0	1961.5
bumblebox-01_2023-10-28_03-25-02	01	2023-10-28_03-25-02	44	2	1777.75	2809.75	1809.5	2813.5
bumblebox-01_2023-10-28_03-25-02	01	2023-10-28_03-25-02	44	3	1254.0	2067.0	1246.0	2037.5
bumblebox-01_2023-10-28_03-25-02	01	2023-10-28_03-25-02	44	12	2222.5	2004.25	2236.5	2031.5
bumblebox-01_2023-10-28_03-25-02	01	2023-10-28_03-25-02	44	0	2043.75	1727.25	2022.5	1738.0
bumblebox-01_2023-10-28_03-25-02	01	2023-10-28_03-25-02	44	8	1834.0	1541.0	1828.0	1567.0
bumblebox-01_2023-10-28_03-25-02	01	2023-10-28_03-25-02	44	13	1550.5	1458.25	1562.0	1431.5
bumblebox-01_2023-10-28_03-25-02	01	2023-10-28_03-25-02	44	7	1987.0	1406.25	1985.0	1439.0
bumblebox-01_2023-10-28_03-25-02	01	2023-10-28_03-25-02	44	1	1389.5	1997.75	1374.0	1970.5
bumblebox-01_2023-10-28_03-25-02	01	2023-10-28_03-25-02	44	5	589.5	1951.25	601.0	1961.5
bumblebox-01_2023-10-28_03-25-02	01	2023-10-28_03-25-02	44	11	2164.5	1477.25	2187.0	1488.0
bumblebox-01_2023-10-28_03-25-02	01	2023-10-28_03-25-02	45	2	1814.0	2869.25	1843.5	2881.0
bumblebox-01_2023-10-28_03-25-02	01	2023-10-28_03-25-02	45	3	1255.75	2081.75	1242.5	2053.5
bumblebox-01_2023-10-28_03-25-02	01	2023-10-28_03-25-02	45	12	2259.75	1980.0	2270.5	2008.0
bumblebox-01_2023-10-28_03-25-02	01	2023-10-28_03-25-02	45	1	1384.0	1933.75	1368.0	1907.0
bumblebox-01_2023-10-28_03-25-02	01	2023-10-28_03-25-02	45	0	2047.0	1705.5	2026.0	1719.0
bumblebox-01_2023-10-28_03-25-02	01	2023-10-28_03-25-02	45	8	1838.0	1544.25	1833.0	1569.0
bumblebox-01_2023-10-28_03-25-02	01	2023-10-28_03-25-02	45	13	1546.25	1400.5	1552.5	1369.0
bumblebox-01_2023-10-28_03-25-02	01	2023-10-28_03-25-02	45	7	1976.0	1380.5	1983.0	1413.5
bumblebox-01_2023-10-28_03-25-02	01	2023-10-28_03-25-02	45	5	589.75	1951.0	601.5	1961.0
bumblebox-01_2023-10-28_03-25-02	01	2023-10-28_03-25-02	46	3	1235.75	2103.25	1229.5	2073.0
bumblebox-01_2023-10-28_03-25-02	01	2023-10-28_03-25-02	46	12	2283.25	1975.0	2281.0	2005.5
bumblebox-01_2023-10-28_03-25-02	01	2023-10-28_03-25-02	46	1	1332.5	1925.5	1309.0	1904.5
bumblebox-01_2023-10-28_03-25-02	01	2023-10-28_03-25-02	46	0	2042.25	1708.25	2023.5	1726.5
bumblebox-01_2023-10-28_03-25-02	01	2023-10-28_03-25-02	46	8	1832.75	1542.0	1827.0	1566.0
bumblebox-01_2023-10-28_03-25-02	01	2023-10-28_03-25-02	46	11	2185.5	1486.0	2206.0	1504.5
bumblebox-01_2023-10-28_03-25-02	01	2023-10-28_03-25-02	46	7	2019.0	1384.25	2025.0	1417.5
bumblebox-01_2023-10-28_03-25-02	01	2023-10-28_03-25-02	46	13	1565.25	1370.0	1572.5	1340.5
bumblebox-01_2023-10-28_03-25-02	01	2023-10-28_03-25-02	46	2	1806.75	2964.75	1818.0	2989.0
bumblebox-01_2023-10-28_03-25-02	01	2023-10-28_03-25-02	46	5	590.75	1950.75	603.0	1960.5
bumblebox-01_2023-10-28_03-25-02	01	2023-10-28_03-25-02	47	3	1265.0	2113.75	1251.0	2084.5
bumblebox-01_2023-10-28_03-25-02	01	2023-10-28_03-25-02	47	12	2286.25	1990.75	2280.5	2021.0
bumblebox-01_2023-10-28_03-25-02	01	2023-10-28_03-25-02	47	1	1290.25	1934.0	1265.0	1915.5
bumblebox-01_2023-10-28_03-25-02	01	2023-10-28_03-25-02	47	0	2043.75	1704.75	2023.5	1723.0
bumblebox-01_2023-10-28_03-25-02	01	2023-10-28_03-25-02	47	8	1836.75	1538.25	1831.5	1563.5
bumblebox-01_2023-10-28_03-25-02	01	2023-10-28_03-25-02	47	11	2182.75	1493.5	2201.5	1507.5
bumblebox-01_2023-10-28_03-25-02	01	2023-10-28_03-25-02	47	13	1546.0	1372.0	1560.0	1343.0
bumblebox-01_2023-10-28_03-25-02	01	2023-10-28_03-25-02	47	7	2090.0	1364.25	2102.0	1395.5
bumblebox-01_2023-10-28_03-25-02	01	2023-10-28_03-25-02	47	2	1819.5	2956.75	1848.0	2967.0
bumblebox-01_2023-10-28_03-25-02	01	2023-10-28_03-25-02	47	5	589.5	1951.25	602.0	1961.5
bumblebox-01_2023-10-28_03-25-02	01	2023-10-28_03-25-02	48	3	1288.25	2142.75	1275.5	2113.5
bumblebox-01_2023-10-28_03-25-02	01	2023-10-28_03-25-02	48	12	2287.5	2019.75	2283.5	2048.5
bumblebox-01_2023-10-28_03-25-02	01	2023-10-28_03-25-02	48	1	1266.75	1948.5	1242.0	1930.0
bumblebox-01_2023-10-28_03-25-02	01	2023-10-28_03-25-02	48	0	2046.5	1727.75	2027.5	1742.0
bumblebox-01_2023-10-28_03-25-02	01	2023-10-28_03-25-02	48	8	1835.5	1531.5	1829.5	1557.0
bumblebox-01_2023-10-28_03-25-02	01	2023-10-28_03-25-02	48	11	2176.5	1490.0	2194.5	1503.5
bumblebox-01_2023-10-28_03-25-02	01	2023-10-28_03-25-02	48	13	1554.25	1328.25	1565.5	1297.5
bumblebox-01_2023-10-28_03-25-02	01	2023-10-28_03-25-02	48	2	1874.0	2900.5	1900.5	2884.5
bumblebox-01_2023-10-28_03-25-02	01	2023-10-28_03-25-02	48	5	590.25	1950.75	602.5	1961.5
bumblebox-01_2023-10-28_03-25-02	01	2023-10-28_03-25-02	49	2	2006.5	2766.0	2018.0	2745.0
bumblebox-01_2023-10-28_03-25-02	01	2023-10-28_03-25-02	49	3	1290.0	2158.25	1278.0	2129.5
bumblebox-01_2023-10-28_03-25-02	01	2023-10-28_03-25-02	49	12	2288.5	2006.0	2286.0	2036.5
bumblebox-01_2023-10-28_03-25-02	01	2023-10-28_03-25-02	49	1	1235.75	1969.5	1207.0	1957.0
bumblebox-01_2023-10-28_03-25-02	01	2023-10-28_03-25-02	49	0	2045.75	1735.75	2028.5	1749.5
bumblebox-01_2023-10-28_03-25-02	01	2023-10-28_03-25-02	49	8	1832.75	1529.0	1828.0	1556.0
bumblebox-01_2023-10-28_03-25-02	01	2023-10-28_03-25-02	49	7	2082.25	1358.5	2095.0	1385.0
bumblebox-01_2023-10-28_03-25-02	01	2023-10-28_03-25-02	49	13	1670.5	1177.25	1696.0	1160.0
bumblebox-01_2023-10-28_03-25-02	01	2023-10-28_03-25-02	49	5	590.25	1951.0	603.0	1961.5
bumblebox-01_2023-10-28_03-25-02	01	2023-10-28_03-25-02	50	2	1992.5	2642.25	1990.5	2611.5
bumblebox-01_2023-10-28_03-25-02	01	2023-10-28_03-25-02	50	3	1296.25	2163.0	1289.5	2132.5
bumblebox-01_2023-10-28_03-25-02	01	2023-10-28_03-25-02	50	12	2293.75	2008.25	2288.0	2037.5
bumblebox-01_2023-10-28_03-25-02	01	2023-10-28_03-25-02	50	1	1232.75	1966.5	1202.0	1961.0
bumblebox-01_2023-10-28_03-25-02	01	2023-10-28_03-25-02	50	0	2046.75	1733.75	2031.5	1748.0
bumblebox-01_2023-10-28_03-25-02	01	2023-10-28_03-25-02	50	7	2026.0	1359.5	2039.5	1390.5
bumblebox-01_2023-10-28_03-25-02	01	2023-10-28_03-25-02	50	5	589.25	1951.0	601.5	1961.5
bumblebox-01_2023-10-28_03-25-02	01	2023-10-28_03-25-02	50	8	1826.5	1521.25	1819.0	1548.0
bumblebox-01_2023-10-28_03-25-02	01	2023-10-28_03-25-02	50	13	1714.5	1145.5	1743.5	1138.5
bumblebox-01_2023-10-28_03-25-02	01	2023-10-28_03-25-02	51	2	1947.0	2576.25	1949.5	2545.5
bumblebox-01_2023-10-28_03-25-02	01	2023-10-28_03-25-02	51	3	1304.5	2171.0	1300.5	2139.5
bumblebox-01_2023-10-28_03-25-02	01	2023-10-28_03-25-02	51	12	2274.5	1998.75	2281.5	2027.0
bumblebox-01_2023-10-28_03-25-02	01	2023-10-28_03-25-02	51	1	1216.75	1963.25	1187.5	1962.0
bumblebox-01_2023-10-28_03-25-02	01	2023-10-28_03-25-02	51	0	2039.0	1732.0	2023.5	1746.0
bumblebox-01_2023-10-28_03-25-02	01	2023-10-28_03-25-02	51	8	1828.25	1529.0	1821.5	1555.0
bumblebox-01_2023-10-28_03-25-02	01	2023-10-28_03-25-02	51	11	2181.75	1475.75	2202.5	1497.0
bumblebox-01_2023-10-28_03-25-02	01	2023-10-28_03-25-02	51	7	2048.75	1396.0	2038.5	1428.5
bumblebox-01_2023-10-28_03-25-02	01	2023-10-28_03-25-02	51	13	1742.0	1109.0	1771.5	1107.5
bumblebox-01_2023-10-28_03-25-02	01	2023-10-28_03-25-02	51	5	589.5	1950.75	601.5	1961.0
