## Supplementary material for "The BumbleBox: An open-source platform for quantifying behavior in bumblebee colonies": Sample BumbleBox Data Output: bumblebox-01_2023-10-28_03-40-03_averages.csv

filename	ID	average distance from center	average speed	frames tracked in video
bumblebox-01_2023-10-28_03-40-03	0	595.0	27.0	33
bumblebox-01_2023-10-28_03-40-03	2	1070.0	1.0	52
bumblebox-01_2023-10-28_03-40-03	3	524.0	4.0	52
bumblebox-01_2023-10-28_03-40-03	4	408.0	10.0	37
bumblebox-01_2023-10-28_03-40-03	5	1549.0	1.0	52
bumblebox-01_2023-10-28_03-40-03	6	185.0	101.0	21
bumblebox-01_2023-10-28_03-40-03	7	1281.0	6.0	8
bumblebox-01_2023-10-28_03-40-03	8	527.0	51.0	41
bumblebox-01_2023-10-28_03-40-03	9	339.0	54.0	31
bumblebox-01_2023-10-28_03-40-03	10	201.0	22.0	48
bumblebox-01_2023-10-28_03-40-03	11	851.0	5.0	52
bumblebox-01_2023-10-28_03-40-03	12	346.0	29.0	52
bumblebox-01_2023-10-28_03-40-03	13	971.0	0.0	52
bumblebox-01_2023-10-28_03-40-03	14	727.0	1.0	48
bumblebox-01_2023-10-28_03-40-03	15	585.0	28.0	50
