## Supplementary material for "The BumbleBox: An open-source platform for quantifying behavior in bumblebee colonies": Sample BumbleBox Data Output: bumblebox-01_2023-10-28_03-40-03_contacts.csv

	frame	ID	0	2	3	4	5	6	7	8	10	11	12	13	14	15	9
0	0	0		0.0	0.0	0.0	0.0	0.0	0.0	0.0	0.0	0.0	0.0	0.0	0.0	0.0
1	0	2	0.0		0.0	0.0	0.0	0.0	0.0	0.0	0.0	0.0	0.0	0.0	0.0	0.0
2	0	3	0.0	0.0		0.0	0.0	0.0	0.0	0.0	0.0	0.0	0.0	0.0	0.0	0.0
3	0	4	0.0	0.0	0.0		0.0	1.0	0.0	0.0	0.0	0.0	0.0	0.0	0.0	0.0
4	0	5	0.0	0.0	0.0	0.0		0.0	0.0	0.0	0.0	0.0	0.0	0.0	0.0	0.0
5	0	6	0.0	0.0	0.0	1.0	0.0		0.0	0.0	0.0	0.0	0.0	0.0	0.0	0.0
6	0	7	0.0	0.0	0.0	0.0	0.0	0.0		0.0	0.0	0.0	0.0	0.0	0.0	0.0
7	0	8	0.0	0.0	0.0	0.0	0.0	0.0	0.0		0.0	0.0	1.0	0.0	0.0	0.0
8	0	10	0.0	0.0	0.0	0.0	0.0	0.0	0.0	0.0		0.0	0.0	0.0	0.0	0.0
9	0	11	0.0	0.0	0.0	0.0	0.0	0.0	0.0	0.0	0.0		0.0	0.0	0.0	0.0
10	0	12	0.0	0.0	0.0	0.0	0.0	0.0	0.0	1.0	0.0	0.0		0.0	0.0	0.0
11	0	13	0.0	0.0	0.0	0.0	0.0	0.0	0.0	0.0	0.0	0.0	0.0		0.0	0.0
12	0	14	0.0	0.0	0.0	0.0	0.0	0.0	0.0	0.0	0.0	0.0	0.0	0.0		0.0
13	0	15	0.0	0.0	0.0	0.0	0.0	0.0	0.0	0.0	0.0	0.0	0.0	0.0	0.0
14	1	0		0.0	0.0		0.0	0.0	0.0	0.0	0.0	0.0	0.0	0.0	0.0	0.0
15	1	2	0.0		0.0		0.0	0.0	0.0	0.0	0.0	0.0	0.0	0.0	0.0	0.0
16	1	3	0.0	0.0			0.0	0.0	0.0	0.0	0.0	0.0	0.0	0.0	0.0	0.0
17	1	5	0.0	0.0	0.0			0.0	0.0	0.0	0.0	0.0	0.0	0.0	0.0	0.0
18	1	6	0.0	0.0	0.0		0.0		0.0	0.0	0.0	0.0	0.0	0.0	0.0	0.0
19	1	7	0.0	0.0	0.0		0.0	0.0		0.0	0.0	0.0	0.0	0.0	0.0	0.0
20	1	8	0.0	0.0	0.0		0.0	0.0	0.0		0.0	0.0	0.0	0.0	0.0	0.0
21	1	10	0.0	0.0	0.0		0.0	0.0	0.0	0.0		0.0	0.0	0.0	0.0	0.0
22	1	11	0.0	0.0	0.0		0.0	0.0	0.0	0.0	0.0		0.0	0.0	0.0	0.0
23	1	12	0.0	0.0	0.0		0.0	0.0	0.0	0.0	0.0	0.0		0.0	0.0	0.0
24	1	13	0.0	0.0	0.0		0.0	0.0	0.0	0.0	0.0	0.0	0.0		0.0	0.0
25	1	14	0.0	0.0	0.0		0.0	0.0	0.0	0.0	0.0	0.0	0.0	0.0		0.0
26	1	15	0.0	0.0	0.0		0.0	0.0	0.0	0.0	0.0	0.0	0.0	0.0	0.0
27	2	2			0.0	0.0	0.0	0.0	0.0	0.0	0.0	0.0	0.0	0.0	0.0	0.0
28	2	3		0.0		0.0	0.0	0.0	0.0	0.0	0.0	0.0	0.0	0.0	0.0	0.0
29	2	4		0.0	0.0		0.0	1.0	0.0	0.0	0.0	0.0	0.0	0.0	0.0	0.0
30	2	5		0.0	0.0	0.0		0.0	0.0	0.0	0.0	0.0	0.0	0.0	0.0	0.0
31	2	6		0.0	0.0	1.0	0.0		0.0	0.0	0.0	0.0	0.0	0.0	0.0	0.0
32	2	7		0.0	0.0	0.0	0.0	0.0		0.0	0.0	0.0	0.0	0.0	0.0	0.0
33	2	8		0.0	0.0	0.0	0.0	0.0	0.0		0.0	0.0	0.0	0.0	0.0	0.0
34	2	10		0.0	0.0	0.0	0.0	0.0	0.0	0.0		0.0	0.0	0.0	0.0	0.0
35	2	11		0.0	0.0	0.0	0.0	0.0	0.0	0.0	0.0		0.0	0.0	0.0	0.0
36	2	12		0.0	0.0	0.0	0.0	0.0	0.0	0.0	0.0	0.0		0.0	0.0	0.0
37	2	13		0.0	0.0	0.0	0.0	0.0	0.0	0.0	0.0	0.0	0.0		0.0	0.0
38	2	14		0.0	0.0	0.0	0.0	0.0	0.0	0.0	0.0	0.0	0.0	0.0		0.0
39	2	15		0.0	0.0	0.0	0.0	0.0	0.0	0.0	0.0	0.0	0.0	0.0	0.0
40	3	2			0.0		0.0	0.0	0.0	0.0	0.0	0.0	0.0	0.0	0.0	0.0
41	3	3		0.0			0.0	0.0	0.0	0.0	0.0	0.0	0.0	0.0	0.0	0.0
42	3	5		0.0	0.0			0.0	0.0	0.0	0.0	0.0	0.0	0.0	0.0	0.0
43	3	6		0.0	0.0		0.0		0.0	0.0	1.0	0.0	0.0	0.0	0.0	0.0
44	3	7		0.0	0.0		0.0	0.0		0.0	0.0	0.0	0.0	0.0	0.0	0.0
45	3	8		0.0	0.0		0.0	0.0	0.0		0.0	0.0	0.0	0.0	0.0	0.0
46	3	10		0.0	0.0		0.0	1.0	0.0	0.0		0.0	0.0	0.0	0.0	0.0
47	3	11		0.0	0.0		0.0	0.0	0.0	0.0	0.0		0.0	0.0	0.0	0.0
48	3	12		0.0	0.0		0.0	0.0	0.0	0.0	0.0	0.0		0.0	0.0	0.0
49	3	13		0.0	0.0		0.0	0.0	0.0	0.0	0.0	0.0	0.0		0.0	0.0
50	3	14		0.0	0.0		0.0	0.0	0.0	0.0	0.0	0.0	0.0	0.0		0.0
51	3	15		0.0	0.0		0.0	0.0	0.0	0.0	0.0	0.0	0.0	0.0	0.0
52	4	2			0.0		0.0	0.0		0.0	0.0	0.0	0.0	0.0	0.0	0.0
53	4	3		0.0			0.0	0.0		0.0	0.0	0.0	0.0	0.0	0.0	0.0
54	4	5		0.0	0.0			0.0		0.0	0.0	0.0	0.0	0.0	0.0	0.0
55	4	6		0.0	0.0		0.0			0.0	1.0	0.0	0.0	0.0	0.0	0.0
56	4	8		0.0	0.0		0.0	0.0			0.0	0.0	0.0	0.0	0.0	0.0
57	4	10		0.0	0.0		0.0	1.0		0.0		0.0	0.0	0.0	0.0	0.0
58	4	11		0.0	0.0		0.0	0.0		0.0	0.0		0.0	0.0	0.0	0.0
59	4	12		0.0	0.0		0.0	0.0		0.0	0.0	0.0		0.0	0.0	0.0
60	4	13		0.0	0.0		0.0	0.0		0.0	0.0	0.0	0.0		0.0	0.0
61	4	14		0.0	0.0		0.0	0.0		0.0	0.0	0.0	0.0	0.0		0.0
62	4	15		0.0	0.0		0.0	0.0		0.0	0.0	0.0	0.0	0.0	0.0
63	5	2			0.0	0.0	0.0		0.0	0.0	0.0	0.0	0.0	0.0		0.0
64	5	3		0.0		0.0	0.0		0.0	0.0	0.0	0.0	0.0	0.0		0.0
65	5	4		0.0	0.0		0.0		0.0	0.0	0.0	0.0	0.0	0.0		0.0
66	5	5		0.0	0.0	0.0			0.0	0.0	0.0	0.0	0.0	0.0		0.0
67	5	7		0.0	0.0	0.0	0.0			0.0	0.0	0.0	0.0	0.0		0.0
68	5	8		0.0	0.0	0.0	0.0		0.0		0.0	0.0	0.0	0.0		0.0
69	5	10		0.0	0.0	0.0	0.0		0.0	0.0		0.0	0.0	0.0		0.0
70	5	11		0.0	0.0	0.0	0.0		0.0	0.0	0.0		0.0	0.0		0.0
71	5	12		0.0	0.0	0.0	0.0		0.0	0.0	0.0	0.0		0.0		0.0
72	5	13		0.0	0.0	0.0	0.0		0.0	0.0	0.0	0.0	0.0			0.0
73	5	15		0.0	0.0	0.0	0.0		0.0	0.0	0.0	0.0	0.0	0.0
74	6	0		0.0	0.0		0.0		0.0	0.0	0.0	0.0	0.0	0.0	0.0	0.0
75	6	2	0.0		0.0		0.0		0.0	0.0	0.0	0.0	0.0	0.0	0.0	0.0
76	6	3	0.0	0.0			0.0		0.0	0.0	0.0	0.0	0.0	0.0	0.0	0.0
77	6	5	0.0	0.0	0.0				0.0	0.0	0.0	0.0	0.0	0.0	0.0	0.0
78	6	7	0.0	0.0	0.0		0.0			0.0	0.0	0.0	0.0	0.0	0.0	0.0
79	6	8	0.0	0.0	0.0		0.0		0.0		0.0	0.0	0.0	0.0	0.0	0.0
80	6	10	0.0	0.0	0.0		0.0		0.0	0.0		0.0	0.0	0.0	0.0	0.0
81	6	11	0.0	0.0	0.0		0.0		0.0	0.0	0.0		0.0	0.0	0.0	0.0
82	6	12	0.0	0.0	0.0		0.0		0.0	0.0	0.0	0.0		0.0	0.0	0.0
83	6	13	0.0	0.0	0.0		0.0		0.0	0.0	0.0	0.0	0.0		0.0	0.0
84	6	14	0.0	0.0	0.0		0.0		0.0	0.0	0.0	0.0	0.0	0.0		0.0
85	6	15	0.0	0.0	0.0		0.0		0.0	0.0	0.0	0.0	0.0	0.0	0.0
86	7	2			0.0	0.0	0.0		0.0	0.0	0.0	0.0	0.0	0.0	0.0	0.0
87	7	3		0.0		0.0	0.0		0.0	0.0	0.0	0.0	0.0	0.0	0.0	0.0
88	7	4		0.0	0.0		0.0		0.0	0.0	0.0	0.0	0.0	0.0	0.0	0.0
89	7	5		0.0	0.0	0.0			0.0	0.0	0.0	0.0	0.0	0.0	0.0	0.0
90	7	7		0.0	0.0	0.0	0.0			0.0	0.0	0.0	0.0	0.0	0.0	0.0
91	7	8		0.0	0.0	0.0	0.0		0.0		0.0	0.0	0.0	0.0	0.0	0.0
92	7	10		0.0	0.0	0.0	0.0		0.0	0.0		0.0	0.0	0.0	0.0	0.0
93	7	11		0.0	0.0	0.0	0.0		0.0	0.0	0.0		0.0	0.0	0.0	0.0
94	7	12		0.0	0.0	0.0	0.0		0.0	0.0	0.0	0.0		0.0	0.0	0.0
95	7	13		0.0	0.0	0.0	0.0		0.0	0.0	0.0	0.0	0.0		0.0	0.0
96	7	14		0.0	0.0	0.0	0.0		0.0	0.0	0.0	0.0	0.0	0.0		0.0
97	7	15		0.0	0.0	0.0	0.0		0.0	0.0	0.0	0.0	0.0	0.0	0.0
98	8	0		0.0	0.0		0.0			0.0	0.0	0.0	0.0	0.0	0.0	0.0
99	8	2	0.0		0.0		0.0			0.0	0.0	0.0	0.0	0.0	0.0	0.0
100	8	3	0.0	0.0			0.0			0.0	0.0	0.0	0.0	0.0	0.0	0.0
101	8	5	0.0	0.0	0.0					0.0	0.0	0.0	0.0	0.0	0.0	0.0
102	8	8	0.0	0.0	0.0		0.0				0.0	0.0	0.0	0.0	0.0	0.0
103	8	10	0.0	0.0	0.0		0.0			0.0		0.0	0.0	0.0	0.0	0.0
104	8	11	0.0	0.0	0.0		0.0			0.0	0.0		0.0	0.0	0.0	0.0
105	8	12	0.0	0.0	0.0		0.0			0.0	0.0	0.0		0.0	0.0	0.0
106	8	13	0.0	0.0	0.0		0.0			0.0	0.0	0.0	0.0		0.0	0.0
107	8	14	0.0	0.0	0.0		0.0			0.0	0.0	0.0	0.0	0.0		0.0
108	8	15	0.0	0.0	0.0		0.0			0.0	0.0	0.0	0.0	0.0	0.0
109	9	2			0.0	0.0	0.0	0.0	0.0	0.0	0.0	0.0	0.0	0.0		0.0	0.0
110	9	3		0.0		0.0	0.0	0.0	0.0	0.0	0.0	0.0	0.0	0.0		0.0	0.0
111	9	4		0.0	0.0		0.0	0.0	0.0	0.0	0.0	0.0	0.0	0.0		0.0	0.0
112	9	5		0.0	0.0	0.0		0.0	0.0	0.0	0.0	0.0	0.0	0.0		0.0	0.0
113	9	6		0.0	0.0	0.0	0.0		0.0	0.0	0.0	0.0	1.0	0.0		0.0	0.0
114	9	7		0.0	0.0	0.0	0.0	0.0		0.0	0.0	0.0	0.0	0.0		0.0	0.0
115	9	8		0.0	0.0	0.0	0.0	0.0	0.0		0.0	0.0	0.0	0.0		0.0	0.0
116	9	9		0.0	0.0	0.0	0.0	0.0	0.0	0.0	0.0	0.0	0.0	0.0		0.0
117	9	10		0.0	0.0	0.0	0.0	0.0	0.0	0.0		0.0	0.0	0.0		0.0	0.0
118	9	11		0.0	0.0	0.0	0.0	0.0	0.0	0.0	0.0		0.0	0.0		0.0	0.0
119	9	12		0.0	0.0	0.0	0.0	1.0	0.0	0.0	0.0	0.0		0.0		0.0	0.0
120	9	13		0.0	0.0	0.0	0.0	0.0	0.0	0.0	0.0	0.0	0.0			0.0	0.0
121	9	15		0.0	0.0	0.0	0.0	0.0	0.0	0.0	0.0	0.0	0.0	0.0			0.0
122	10	2			0.0		0.0	0.0		0.0	0.0	0.0	0.0	0.0	0.0	0.0	0.0
123	10	3		0.0			0.0	0.0		0.0	0.0	0.0	0.0	0.0	0.0	0.0	0.0
124	10	5		0.0	0.0			0.0		0.0	0.0	0.0	0.0	0.0	0.0	0.0	0.0
125	10	6		0.0	0.0		0.0			0.0	0.0	0.0	0.0	0.0	0.0	0.0	0.0
126	10	8		0.0	0.0		0.0	0.0			0.0	0.0	0.0	0.0	0.0	0.0	0.0
127	10	9		0.0	0.0		0.0	0.0		0.0	0.0	0.0	0.0	0.0	0.0	0.0
128	10	10		0.0	0.0		0.0	0.0		0.0		0.0	0.0	0.0	0.0	0.0	0.0
129	10	11		0.0	0.0		0.0	0.0		0.0	0.0		0.0	0.0	0.0	0.0	0.0
130	10	12		0.0	0.0		0.0	0.0		0.0	0.0	0.0		0.0	0.0	0.0	0.0
131	10	13		0.0	0.0		0.0	0.0		0.0	0.0	0.0	0.0		0.0	0.0	0.0
132	10	14		0.0	0.0		0.0	0.0		0.0	0.0	0.0	0.0	0.0		0.0	0.0
133	10	15		0.0	0.0		0.0	0.0		0.0	0.0	0.0	0.0	0.0	0.0		0.0
134	11	2			0.0	0.0	0.0	0.0		0.0	0.0	0.0	0.0	0.0	0.0	0.0	0.0
135	11	3		0.0		0.0	0.0	0.0		0.0	0.0	0.0	0.0	0.0	0.0	0.0	0.0
136	11	4		0.0	0.0		0.0	0.0		0.0	0.0	0.0	0.0	0.0	0.0	0.0	0.0
137	11	5		0.0	0.0	0.0		0.0		0.0	0.0	0.0	0.0	0.0	0.0	0.0	0.0
138	11	6		0.0	0.0	0.0	0.0			0.0	0.0	0.0	1.0	0.0	0.0	0.0	0.0
139	11	8		0.0	0.0	0.0	0.0	0.0			0.0	0.0	0.0	0.0	0.0	0.0	0.0
140	11	9		0.0	0.0	0.0	0.0	0.0		0.0	0.0	0.0	0.0	0.0	0.0	0.0
141	11	10		0.0	0.0	0.0	0.0	0.0		0.0		0.0	0.0	0.0	0.0	0.0	0.0
142	11	11		0.0	0.0	0.0	0.0	0.0		0.0	0.0		0.0	0.0	0.0	0.0	0.0
143	11	12		0.0	0.0	0.0	0.0	1.0		0.0	0.0	0.0		0.0	0.0	0.0	0.0
144	11	13		0.0	0.0	0.0	0.0	0.0		0.0	0.0	0.0	0.0		0.0	0.0	0.0
145	11	14		0.0	0.0	0.0	0.0	0.0		0.0	0.0	0.0	0.0	0.0		0.0	0.0
146	11	15		0.0	0.0	0.0	0.0	0.0		0.0	0.0	0.0	0.0	0.0	0.0		0.0
147	12	2			0.0		0.0	0.0		0.0	0.0	0.0	0.0	0.0	0.0	0.0	0.0
148	12	3		0.0			0.0	0.0		0.0	0.0	0.0	0.0	0.0	0.0	0.0	0.0
149	12	5		0.0	0.0			0.0		0.0	0.0	0.0	0.0	0.0	0.0	0.0	0.0
150	12	6		0.0	0.0		0.0			0.0	0.0	0.0	1.0	0.0	0.0	0.0	0.0
151	12	8		0.0	0.0		0.0	0.0			0.0	0.0	0.0	0.0	0.0	0.0	0.0
152	12	9		0.0	0.0		0.0	0.0		0.0	0.0	0.0	0.0	0.0	0.0	0.0
153	12	10		0.0	0.0		0.0	0.0		0.0		0.0	0.0	0.0	0.0	0.0	0.0
154	12	11		0.0	0.0		0.0	0.0		0.0	0.0		0.0	0.0	0.0	0.0	0.0
155	12	12		0.0	0.0		0.0	1.0		0.0	0.0	0.0		0.0	0.0	0.0	0.0
156	12	13		0.0	0.0		0.0	0.0		0.0	0.0	0.0	0.0		0.0	0.0	0.0
157	12	14		0.0	0.0		0.0	0.0		0.0	0.0	0.0	0.0	0.0		0.0	0.0
158	12	15		0.0	0.0		0.0	0.0		0.0	0.0	0.0	0.0	0.0	0.0		0.0
159	13	0		0.0	0.0	0.0	0.0	0.0		0.0	0.0	0.0	0.0	0.0	0.0	0.0	0.0
160	13	2	0.0		0.0	0.0	0.0	0.0		1.0	0.0	0.0	0.0	0.0	0.0	0.0	0.0
161	13	3	0.0	0.0		0.0	0.0	0.0		0.0	0.0	0.0	0.0	0.0	0.0	0.0	0.0
162	13	4	0.0	0.0	0.0		0.0	0.0		0.0	0.0	0.0	0.0	0.0	0.0	0.0	0.0
163	13	5	0.0	0.0	0.0	0.0		0.0		0.0	0.0	0.0	0.0	0.0	0.0	0.0	0.0
164	13	6	0.0	0.0	0.0	0.0	0.0			0.0	0.0	0.0	0.0	0.0	0.0	0.0	0.0
165	13	8	0.0	1.0	0.0	0.0	0.0	0.0			0.0	0.0	0.0	0.0	0.0	0.0	0.0
166	13	9	0.0	0.0	0.0	0.0	0.0	0.0		0.0	0.0	0.0	0.0	0.0	0.0	0.0
167	13	10	0.0	0.0	0.0	0.0	0.0	0.0		0.0		0.0	0.0	0.0	0.0	0.0	0.0
168	13	11	0.0	0.0	0.0	0.0	0.0	0.0		0.0	0.0		0.0	0.0	0.0	0.0	0.0
169	13	12	0.0	0.0	0.0	0.0	0.0	0.0		0.0	0.0	0.0		0.0	0.0	0.0	0.0
170	13	13	0.0	0.0	0.0	0.0	0.0	0.0		0.0	0.0	0.0	0.0		0.0	0.0	0.0
171	13	14	0.0	0.0	0.0	0.0	0.0	0.0		0.0	0.0	0.0	0.0	0.0		0.0	0.0
172	13	15	0.0	0.0	0.0	0.0	0.0	0.0		0.0	0.0	0.0	0.0	0.0	0.0		0.0
173	14	0		0.0	0.0	0.0	0.0	0.0		0.0	0.0	0.0	0.0	0.0	0.0	0.0	0.0
174	14	2	0.0		0.0	0.0	0.0	0.0		0.0	0.0	0.0	0.0	0.0	0.0	0.0	0.0
175	14	3	0.0	0.0		0.0	0.0	0.0		0.0	0.0	0.0	0.0	0.0	0.0	0.0	0.0
176	14	4	0.0	0.0	0.0		0.0	0.0		0.0	0.0	0.0	0.0	0.0	0.0	0.0	0.0
177	14	5	0.0	0.0	0.0	0.0		0.0		0.0	0.0	0.0	0.0	0.0	0.0	0.0	0.0
178	14	6	0.0	0.0	0.0	0.0	0.0			0.0	1.0	0.0	0.0	0.0	0.0	0.0	0.0
179	14	8	0.0	0.0	0.0	0.0	0.0	0.0			0.0	0.0	0.0	0.0	0.0	0.0	0.0
180	14	9	0.0	0.0	0.0	0.0	0.0	0.0		0.0	0.0	0.0	0.0	0.0	0.0	0.0
181	14	10	0.0	0.0	0.0	0.0	0.0	1.0		0.0		0.0	0.0	0.0	0.0	0.0	0.0
182	14	11	0.0	0.0	0.0	0.0	0.0	0.0		0.0	0.0		0.0	0.0	0.0	0.0	0.0
183	14	12	0.0	0.0	0.0	0.0	0.0	0.0		0.0	0.0	0.0		0.0	0.0	0.0	0.0
184	14	13	0.0	0.0	0.0	0.0	0.0	0.0		0.0	0.0	0.0	0.0		0.0	0.0	0.0
185	14	14	0.0	0.0	0.0	0.0	0.0	0.0		0.0	0.0	0.0	0.0	0.0		0.0	0.0
186	14	15	0.0	0.0	0.0	0.0	0.0	0.0		0.0	0.0	0.0	0.0	0.0	0.0		0.0
187	15	0		0.0	0.0	0.0	0.0			0.0	0.0	0.0	0.0	0.0	0.0	0.0	0.0
188	15	2	0.0		0.0	0.0	0.0			0.0	0.0	0.0	0.0	0.0	0.0	0.0	0.0
189	15	3	0.0	0.0		0.0	0.0			0.0	0.0	0.0	0.0	0.0	0.0	0.0	0.0
190	15	4	0.0	0.0	0.0		0.0			0.0	0.0	0.0	0.0	0.0	0.0	0.0	0.0
191	15	5	0.0	0.0	0.0	0.0				0.0	0.0	0.0	0.0	0.0	0.0	0.0	0.0
192	15	8	0.0	0.0	0.0	0.0	0.0				0.0	0.0	0.0	0.0	0.0	0.0	0.0
193	15	9	0.0	0.0	0.0	0.0	0.0			0.0	0.0	0.0	0.0	0.0	0.0	0.0
194	15	10	0.0	0.0	0.0	0.0	0.0			0.0		0.0	0.0	0.0	0.0	0.0	0.0
195	15	11	0.0	0.0	0.0	0.0	0.0			0.0	0.0		0.0	0.0	0.0	0.0	0.0
196	15	12	0.0	0.0	0.0	0.0	0.0			0.0	0.0	0.0		0.0	0.0	0.0	0.0
197	15	13	0.0	0.0	0.0	0.0	0.0			0.0	0.0	0.0	0.0		0.0	0.0	0.0
198	15	14	0.0	0.0	0.0	0.0	0.0			0.0	0.0	0.0	0.0	0.0		0.0	0.0
199	15	15	0.0	0.0	0.0	0.0	0.0			0.0	0.0	0.0	0.0	0.0	0.0		0.0
200	16	0		0.0	0.0	0.0	0.0			0.0	0.0	0.0	0.0	0.0	0.0	0.0	0.0
201	16	2	0.0		0.0	0.0	0.0			0.0	0.0	0.0	0.0	0.0	0.0	0.0	0.0
202	16	3	0.0	0.0		0.0	0.0			0.0	0.0	0.0	0.0	0.0	0.0	0.0	0.0
203	16	4	0.0	0.0	0.0		0.0			0.0	0.0	0.0	0.0	0.0	0.0	0.0	0.0
204	16	5	0.0	0.0	0.0	0.0				0.0	0.0	0.0	0.0	0.0	0.0	0.0	0.0
205	16	8	0.0	0.0	0.0	0.0	0.0				0.0	0.0	0.0	0.0	0.0	0.0	0.0
206	16	9	0.0	0.0	0.0	0.0	0.0			0.0	1.0	0.0	0.0	0.0	0.0	0.0
207	16	10	0.0	0.0	0.0	0.0	0.0			0.0		0.0	0.0	0.0	0.0	0.0	1.0
208	16	11	0.0	0.0	0.0	0.0	0.0			0.0	0.0		0.0	0.0	0.0	0.0	0.0
209	16	12	0.0	0.0	0.0	0.0	0.0			0.0	0.0	0.0		0.0	0.0	0.0	0.0
210	16	13	0.0	0.0	0.0	0.0	0.0			0.0	0.0	0.0	0.0		0.0	0.0	0.0
211	16	14	0.0	0.0	0.0	0.0	0.0			0.0	0.0	0.0	0.0	0.0		0.0	0.0
212	16	15	0.0	0.0	0.0	0.0	0.0			0.0	0.0	0.0	0.0	0.0	0.0		0.0
213	17	0		0.0	0.0	0.0	0.0			0.0	0.0	0.0	0.0	0.0	0.0	0.0	0.0
214	17	2	0.0		0.0	0.0	0.0			0.0	0.0	0.0	0.0	0.0	0.0	0.0	0.0
215	17	3	0.0	0.0		0.0	0.0			0.0	0.0	0.0	0.0	0.0	0.0	0.0	0.0
216	17	4	0.0	0.0	0.0		0.0			0.0	0.0	0.0	0.0	0.0	0.0	0.0	0.0
217	17	5	0.0	0.0	0.0	0.0				0.0	0.0	0.0	0.0	0.0	0.0	0.0	0.0
218	17	8	0.0	0.0	0.0	0.0	0.0				0.0	0.0	0.0	0.0	0.0	0.0	0.0
219	17	9	0.0	0.0	0.0	0.0	0.0			0.0	1.0	0.0	0.0	0.0	0.0	0.0
220	17	10	0.0	0.0	0.0	0.0	0.0			0.0		0.0	0.0	0.0	0.0	0.0	1.0
221	17	11	0.0	0.0	0.0	0.0	0.0			0.0	0.0		0.0	0.0	0.0	0.0	0.0
222	17	12	0.0	0.0	0.0	0.0	0.0			0.0	0.0	0.0		0.0	0.0	0.0	0.0
223	17	13	0.0	0.0	0.0	0.0	0.0			0.0	0.0	0.0	0.0		0.0	0.0	0.0
224	17	14	0.0	0.0	0.0	0.0	0.0			0.0	0.0	0.0	0.0	0.0		0.0	0.0
225	17	15	0.0	0.0	0.0	0.0	0.0			0.0	0.0	0.0	0.0	0.0	0.0		0.0
226	18	0		0.0	0.0	0.0	0.0			0.0	0.0	0.0	0.0	0.0	0.0	0.0	0.0
227	18	2	0.0		0.0	0.0	0.0			0.0	0.0	0.0	0.0	0.0	0.0	0.0	0.0
228	18	3	0.0	0.0		0.0	0.0			0.0	0.0	0.0	0.0	0.0	0.0	0.0	0.0
229	18	4	0.0	0.0	0.0		0.0			0.0	0.0	0.0	0.0	0.0	0.0	0.0	0.0
230	18	5	0.0	0.0	0.0	0.0				0.0	0.0	0.0	0.0	0.0	0.0	0.0	0.0
231	18	8	0.0	0.0	0.0	0.0	0.0				0.0	0.0	0.0	0.0	0.0	0.0	0.0
232	18	9	0.0	0.0	0.0	0.0	0.0			0.0	0.0	0.0	0.0	0.0	0.0	0.0
233	18	10	0.0	0.0	0.0	0.0	0.0			0.0		0.0	0.0	0.0	0.0	0.0	0.0
234	18	11	0.0	0.0	0.0	0.0	0.0			0.0	0.0		0.0	0.0	0.0	0.0	0.0
235	18	12	0.0	0.0	0.0	0.0	0.0			0.0	0.0	0.0		0.0	0.0	0.0	0.0
236	18	13	0.0	0.0	0.0	0.0	0.0			0.0	0.0	0.0	0.0		0.0	0.0	0.0
237	18	14	0.0	0.0	0.0	0.0	0.0			0.0	0.0	0.0	0.0	0.0		0.0	0.0
238	18	15	0.0	0.0	0.0	0.0	0.0			0.0	0.0	0.0	0.0	0.0	0.0		0.0
239	19	0		0.0	0.0		0.0			0.0	0.0	0.0	0.0	0.0	0.0	0.0	0.0
240	19	2	0.0		0.0		0.0			0.0	0.0	0.0	0.0	0.0	0.0	0.0	0.0
241	19	3	0.0	0.0			0.0			0.0	0.0	0.0	0.0	0.0	0.0	0.0	0.0
242	19	5	0.0	0.0	0.0					0.0	0.0	0.0	0.0	0.0	0.0	0.0	0.0
243	19	8	0.0	0.0	0.0		0.0				0.0	0.0	0.0	0.0	0.0	0.0	0.0
244	19	9	0.0	0.0	0.0		0.0			0.0	0.0	0.0	0.0	0.0	0.0	0.0
245	19	10	0.0	0.0	0.0		0.0			0.0		0.0	0.0	0.0	0.0	0.0	0.0
246	19	11	0.0	0.0	0.0		0.0			0.0	0.0		0.0	0.0	0.0	0.0	0.0
247	19	12	0.0	0.0	0.0		0.0			0.0	0.0	0.0		0.0	0.0	0.0	0.0
248	19	13	0.0	0.0	0.0		0.0			0.0	0.0	0.0	0.0		0.0	0.0	0.0
249	19	14	0.0	0.0	0.0		0.0			0.0	0.0	0.0	0.0	0.0		0.0	0.0
250	19	15	0.0	0.0	0.0		0.0			0.0	0.0	0.0	0.0	0.0	0.0		0.0
251	20	0		0.0	0.0	0.0	0.0					0.0	0.0	0.0	0.0	0.0	0.0
252	20	2	0.0		0.0	0.0	0.0					0.0	0.0	0.0	0.0	0.0	0.0
253	20	3	0.0	0.0		0.0	0.0					0.0	0.0	0.0	0.0	0.0	0.0
254	20	4	0.0	0.0	0.0		0.0					0.0	0.0	0.0	0.0	0.0	0.0
255	20	5	0.0	0.0	0.0	0.0						0.0	0.0	0.0	0.0	0.0	0.0
256	20	9	0.0	0.0	0.0	0.0	0.0					0.0	0.0	0.0	0.0	0.0
257	20	11	0.0	0.0	0.0	0.0	0.0						0.0	0.0	0.0	0.0	0.0
258	20	12	0.0	0.0	0.0	0.0	0.0					0.0		0.0	0.0	0.0	0.0
259	20	13	0.0	0.0	0.0	0.0	0.0					0.0	0.0		0.0	0.0	0.0
260	20	14	0.0	0.0	0.0	0.0	0.0					0.0	0.0	0.0		0.0	0.0
261	20	15	0.0	0.0	0.0	0.0	0.0					0.0	0.0	0.0	0.0		0.0
262	21	0		0.0	0.0	0.0	0.0			0.0	0.0	0.0	0.0	0.0	0.0	0.0	0.0
263	21	2	0.0		0.0	0.0	0.0			0.0	0.0	0.0	0.0	0.0	0.0	0.0	0.0
264	21	3	0.0	0.0		0.0	0.0			0.0	0.0	0.0	0.0	0.0	0.0	0.0	0.0
265	21	4	0.0	0.0	0.0		0.0			0.0	0.0	0.0	0.0	0.0	0.0	0.0	0.0
266	21	5	0.0	0.0	0.0	0.0				0.0	0.0	0.0	0.0	0.0	0.0	0.0	0.0
267	21	8	0.0	0.0	0.0	0.0	0.0				0.0	0.0	0.0	0.0	0.0	0.0	0.0
268	21	9	0.0	0.0	0.0	0.0	0.0			0.0	0.0	0.0	0.0	0.0	0.0	0.0
269	21	10	0.0	0.0	0.0	0.0	0.0			0.0		0.0	0.0	0.0	0.0	0.0	0.0
270	21	11	0.0	0.0	0.0	0.0	0.0			0.0	0.0		0.0	0.0	0.0	0.0	0.0
271	21	12	0.0	0.0	0.0	0.0	0.0			0.0	0.0	0.0		0.0	0.0	0.0	0.0
272	21	13	0.0	0.0	0.0	0.0	0.0			0.0	0.0	0.0	0.0		0.0	0.0	0.0
273	21	14	0.0	0.0	0.0	0.0	0.0			0.0	0.0	0.0	0.0	0.0		0.0	0.0
274	21	15	0.0	0.0	0.0	0.0	0.0			0.0	0.0	0.0	0.0	0.0	0.0		0.0
275	22	2			0.0	0.0	0.0			0.0	0.0	0.0	0.0	0.0	0.0	0.0	0.0
276	22	3		0.0		0.0	0.0			0.0	0.0	0.0	0.0	0.0	0.0	0.0	0.0
277	22	4		0.0	0.0		0.0			0.0	0.0	0.0	0.0	0.0	0.0	0.0	0.0
278	22	5		0.0	0.0	0.0				0.0	0.0	0.0	0.0	0.0	0.0	0.0	0.0
279	22	8		0.0	0.0	0.0	0.0				0.0	0.0	0.0	0.0	0.0	0.0	0.0
280	22	9		0.0	0.0	0.0	0.0			0.0	0.0	0.0	0.0	0.0	0.0	0.0
281	22	10		0.0	0.0	0.0	0.0			0.0		0.0	0.0	0.0	0.0	0.0	0.0
282	22	11		0.0	0.0	0.0	0.0			0.0	0.0		0.0	0.0	0.0	0.0	0.0
283	22	12		0.0	0.0	0.0	0.0			0.0	0.0	0.0		0.0	0.0	0.0	0.0
284	22	13		0.0	0.0	0.0	0.0			0.0	0.0	0.0	0.0		0.0	0.0	0.0
285	22	14		0.0	0.0	0.0	0.0			0.0	0.0	0.0	0.0	0.0		0.0	0.0
286	22	15		0.0	0.0	0.0	0.0			0.0	0.0	0.0	0.0	0.0	0.0		0.0
287	23	2			0.0	0.0	0.0	0.0			0.0	0.0	0.0	0.0	0.0	0.0	0.0
288	23	3		0.0		0.0	0.0	0.0			0.0	0.0	0.0	0.0	0.0	0.0	0.0
289	23	4		0.0	0.0		0.0	0.0			0.0	0.0	0.0	0.0	0.0	0.0	0.0
290	23	5		0.0	0.0	0.0		0.0			0.0	0.0	0.0	0.0	0.0	0.0	0.0
291	23	6		0.0	0.0	0.0	0.0				1.0	0.0	0.0	0.0	0.0	0.0	0.0
292	23	9		0.0	0.0	0.0	0.0	0.0			0.0	0.0	0.0	0.0	0.0	0.0
293	23	10		0.0	0.0	0.0	0.0	1.0				0.0	0.0	0.0	0.0	0.0	0.0
294	23	11		0.0	0.0	0.0	0.0	0.0			0.0		0.0	0.0	0.0	0.0	0.0
295	23	12		0.0	0.0	0.0	0.0	0.0			0.0	0.0		0.0	0.0	0.0	0.0
296	23	13		0.0	0.0	0.0	0.0	0.0			0.0	0.0	0.0		0.0	0.0	0.0
297	23	14		0.0	0.0	0.0	0.0	0.0			0.0	0.0	0.0	0.0		0.0	0.0
298	23	15		0.0	0.0	0.0	0.0	0.0			0.0	0.0	0.0	0.0	0.0		0.0
299	24	2			0.0	0.0	0.0	0.0			0.0	0.0	0.0	0.0	0.0	0.0	0.0
300	24	3		0.0		0.0	0.0	0.0			0.0	0.0	0.0	0.0	0.0	0.0	0.0
301	24	4		0.0	0.0		0.0	0.0			0.0	0.0	0.0	0.0	0.0	0.0	0.0
302	24	5		0.0	0.0	0.0		0.0			0.0	0.0	0.0	0.0	0.0	0.0	0.0
303	24	6		0.0	0.0	0.0	0.0				1.0	0.0	0.0	0.0	0.0	0.0	0.0
304	24	9		0.0	0.0	0.0	0.0	0.0			0.0	0.0	0.0	0.0	0.0	0.0
305	24	10		0.0	0.0	0.0	0.0	1.0				0.0	0.0	0.0	0.0	0.0	0.0
306	24	11		0.0	0.0	0.0	0.0	0.0			0.0		0.0	0.0	0.0	0.0	0.0
307	24	12		0.0	0.0	0.0	0.0	0.0			0.0	0.0		0.0	0.0	0.0	0.0
308	24	13		0.0	0.0	0.0	0.0	0.0			0.0	0.0	0.0		0.0	0.0	0.0
309	24	14		0.0	0.0	0.0	0.0	0.0			0.0	0.0	0.0	0.0		0.0	0.0
310	24	15		0.0	0.0	0.0	0.0	0.0			0.0	0.0	0.0	0.0	0.0		0.0
311	25	2			0.0	0.0	0.0	0.0			0.0	0.0	0.0	0.0	0.0	0.0	0.0
312	25	3		0.0		0.0	0.0	0.0			0.0	0.0	0.0	0.0	0.0	0.0	0.0
313	25	4		0.0	0.0		0.0	0.0			0.0	0.0	0.0	0.0	0.0	0.0	0.0
314	25	5		0.0	0.0	0.0		0.0			0.0	0.0	0.0	0.0	0.0	0.0	0.0
315	25	6		0.0	0.0	0.0	0.0				1.0	0.0	0.0	0.0	0.0	0.0	0.0
316	25	9		0.0	0.0	0.0	0.0	0.0			1.0	0.0	0.0	0.0	0.0	0.0
317	25	10		0.0	0.0	0.0	0.0	1.0				0.0	0.0	0.0	0.0	0.0	1.0
318	25	11		0.0	0.0	0.0	0.0	0.0			0.0		0.0	0.0	0.0	0.0	0.0
319	25	12		0.0	0.0	0.0	0.0	0.0			0.0	0.0		0.0	0.0	0.0	0.0
320	25	13		0.0	0.0	0.0	0.0	0.0			0.0	0.0	0.0		0.0	0.0	0.0
321	25	14		0.0	0.0	0.0	0.0	0.0			0.0	0.0	0.0	0.0		0.0	0.0
322	25	15		0.0	0.0	0.0	0.0	0.0			0.0	0.0	0.0	0.0	0.0		0.0
323	26	2			0.0	0.0	0.0	0.0			0.0	0.0	0.0	0.0	0.0	0.0
324	26	3		0.0		0.0	0.0	0.0			0.0	0.0	0.0	0.0	0.0	0.0
325	26	4		0.0	0.0		0.0	0.0			0.0	0.0	0.0	0.0	0.0	0.0
326	26	5		0.0	0.0	0.0		0.0			0.0	0.0	0.0	0.0	0.0	0.0
327	26	6		0.0	0.0	0.0	0.0				1.0	0.0	0.0	0.0	0.0	0.0
328	26	10		0.0	0.0	0.0	0.0	1.0				0.0	0.0	0.0	0.0	0.0
329	26	11		0.0	0.0	0.0	0.0	0.0			0.0		0.0	0.0	0.0	0.0
330	26	12		0.0	0.0	0.0	0.0	0.0			0.0	0.0		0.0	0.0	0.0
331	26	13		0.0	0.0	0.0	0.0	0.0			0.0	0.0	0.0		0.0	0.0
332	26	14		0.0	0.0	0.0	0.0	0.0			0.0	0.0	0.0	0.0		0.0
333	26	15		0.0	0.0	0.0	0.0	0.0			0.0	0.0	0.0	0.0	0.0
334	27	2			0.0	0.0	0.0				0.0	0.0	0.0	0.0	0.0	0.0
335	27	3		0.0		0.0	0.0				0.0	0.0	0.0	0.0	0.0	0.0
336	27	4		0.0	0.0		0.0				0.0	0.0	0.0	0.0	0.0	0.0
337	27	5		0.0	0.0	0.0					0.0	0.0	0.0	0.0	0.0	0.0
338	27	10		0.0	0.0	0.0	0.0					0.0	0.0	0.0	0.0	0.0
339	27	11		0.0	0.0	0.0	0.0				0.0		0.0	0.0	0.0	0.0
340	27	12		0.0	0.0	0.0	0.0				0.0	0.0		0.0	0.0	0.0
341	27	13		0.0	0.0	0.0	0.0				0.0	0.0	0.0		0.0	0.0
342	27	14		0.0	0.0	0.0	0.0				0.0	0.0	0.0	0.0		0.0
343	27	15		0.0	0.0	0.0	0.0				0.0	0.0	0.0	0.0	0.0
344	28	0		0.0	0.0	0.0	0.0				0.0	0.0	0.0	0.0	0.0	0.0
345	28	2	0.0		0.0	0.0	0.0				0.0	0.0	0.0	0.0	0.0	0.0
346	28	3	0.0	0.0		0.0	0.0				0.0	0.0	0.0	0.0	0.0	0.0
347	28	4	0.0	0.0	0.0		0.0				0.0	0.0	0.0	0.0	0.0	0.0
348	28	5	0.0	0.0	0.0	0.0					0.0	0.0	0.0	0.0	0.0	0.0
349	28	10	0.0	0.0	0.0	0.0	0.0					0.0	0.0	0.0	0.0	0.0
350	28	11	0.0	0.0	0.0	0.0	0.0				0.0		0.0	0.0	0.0	0.0
351	28	12	0.0	0.0	0.0	0.0	0.0				0.0	0.0		0.0	0.0	0.0
352	28	13	0.0	0.0	0.0	0.0	0.0				0.0	0.0	0.0		0.0	0.0
353	28	14	0.0	0.0	0.0	0.0	0.0				0.0	0.0	0.0	0.0		0.0
354	28	15	0.0	0.0	0.0	0.0	0.0				0.0	0.0	0.0	0.0	0.0
355	29	2			0.0	0.0	0.0				0.0	0.0	0.0	0.0	0.0	0.0
356	29	3		0.0		0.0	0.0				0.0	0.0	0.0	0.0	0.0	0.0
357	29	4		0.0	0.0		0.0				0.0	0.0	0.0	0.0	0.0	0.0
358	29	5		0.0	0.0	0.0					0.0	0.0	0.0	0.0	0.0	0.0
359	29	10		0.0	0.0	0.0	0.0					0.0	0.0	0.0	0.0	0.0
360	29	11		0.0	0.0	0.0	0.0				0.0		0.0	0.0	0.0	0.0
361	29	12		0.0	0.0	0.0	0.0				0.0	0.0		0.0	0.0	0.0
362	29	13		0.0	0.0	0.0	0.0				0.0	0.0	0.0		0.0	0.0
363	29	14		0.0	0.0	0.0	0.0				0.0	0.0	0.0	0.0		0.0
364	29	15		0.0	0.0	0.0	0.0				0.0	0.0	0.0	0.0	0.0
365	30	2			0.0	0.0	0.0				0.0	0.0	0.0	0.0	0.0	0.0
366	30	3		0.0		0.0	0.0				0.0	0.0	0.0	0.0	0.0	0.0
367	30	4		0.0	0.0		0.0				0.0	0.0	0.0	0.0	0.0	0.0
368	30	5		0.0	0.0	0.0					0.0	0.0	0.0	0.0	0.0	0.0
369	30	10		0.0	0.0	0.0	0.0					0.0	0.0	0.0	0.0	0.0
370	30	11		0.0	0.0	0.0	0.0				0.0		0.0	0.0	0.0	0.0
371	30	12		0.0	0.0	0.0	0.0				0.0	0.0		0.0	0.0	0.0
372	30	13		0.0	0.0	0.0	0.0				0.0	0.0	0.0		0.0	0.0
373	30	14		0.0	0.0	0.0	0.0				0.0	0.0	0.0	0.0		0.0
374	30	15		0.0	0.0	0.0	0.0				0.0	0.0	0.0	0.0	0.0
375	31	0		0.0	0.0	0.0	0.0	0.0		0.0	0.0	0.0	0.0	0.0	0.0	0.0
376	31	2	0.0		0.0	0.0	0.0	0.0		0.0	0.0	0.0	0.0	0.0	0.0	0.0
377	31	3	0.0	0.0		0.0	0.0	0.0		1.0	0.0	0.0	0.0	0.0	0.0	0.0
378	31	4	0.0	0.0	0.0		0.0	0.0		0.0	0.0	0.0	0.0	0.0	0.0	0.0
379	31	5	0.0	0.0	0.0	0.0		0.0		0.0	0.0	0.0	0.0	0.0	0.0	0.0
380	31	6	0.0	0.0	0.0	0.0	0.0			0.0	0.0	0.0	0.0	0.0	0.0	0.0
381	31	8	0.0	0.0	1.0	0.0	0.0	0.0			0.0	0.0	0.0	0.0	0.0	0.0
382	31	10	0.0	0.0	0.0	0.0	0.0	0.0		0.0		0.0	0.0	0.0	0.0	0.0
383	31	11	0.0	0.0	0.0	0.0	0.0	0.0		0.0	0.0		0.0	0.0	0.0	0.0
384	31	12	0.0	0.0	0.0	0.0	0.0	0.0		0.0	0.0	0.0		0.0	0.0	0.0
385	31	13	0.0	0.0	0.0	0.0	0.0	0.0		0.0	0.0	0.0	0.0		0.0	0.0
386	31	14	0.0	0.0	0.0	0.0	0.0	0.0		0.0	0.0	0.0	0.0	0.0		0.0
387	31	15	0.0	0.0	0.0	0.0	0.0	0.0		0.0	0.0	0.0	0.0	0.0	0.0
388	32	0		0.0	0.0	0.0	0.0				0.0	0.0	0.0	0.0	0.0	0.0
389	32	2	0.0		0.0	0.0	0.0				0.0	0.0	0.0	0.0	0.0	0.0
390	32	3	0.0	0.0		0.0	0.0				0.0	0.0	0.0	0.0	0.0	0.0
391	32	4	0.0	0.0	0.0		0.0				0.0	0.0	0.0	0.0	0.0	0.0
392	32	5	0.0	0.0	0.0	0.0					0.0	0.0	0.0	0.0	0.0	0.0
393	32	10	0.0	0.0	0.0	0.0	0.0					0.0	0.0	0.0	0.0	0.0
394	32	11	0.0	0.0	0.0	0.0	0.0				0.0		0.0	0.0	0.0	0.0
395	32	12	0.0	0.0	0.0	0.0	0.0				0.0	0.0		0.0	0.0	0.0
396	32	13	0.0	0.0	0.0	0.0	0.0				0.0	0.0	0.0		0.0	0.0
397	32	14	0.0	0.0	0.0	0.0	0.0				0.0	0.0	0.0	0.0		0.0
398	32	15	0.0	0.0	0.0	0.0	0.0				0.0	0.0	0.0	0.0	0.0
399	33	0		0.0	0.0	0.0	0.0				0.0	0.0	0.0	0.0	0.0	0.0
400	33	2	0.0		0.0	0.0	0.0				0.0	0.0	0.0	0.0	0.0	0.0
401	33	3	0.0	0.0		0.0	0.0				0.0	0.0	0.0	0.0	0.0	0.0
402	33	4	0.0	0.0	0.0		0.0				0.0	0.0	0.0	0.0	0.0	0.0
403	33	5	0.0	0.0	0.0	0.0					0.0	0.0	0.0	0.0	0.0	0.0
404	33	10	0.0	0.0	0.0	0.0	0.0					0.0	0.0	0.0	0.0	0.0
405	33	11	0.0	0.0	0.0	0.0	0.0				0.0		0.0	0.0	0.0	0.0
406	33	12	0.0	0.0	0.0	0.0	0.0				0.0	0.0		0.0	0.0	0.0
407	33	13	0.0	0.0	0.0	0.0	0.0				0.0	0.0	0.0		0.0	0.0
408	33	14	0.0	0.0	0.0	0.0	0.0				0.0	0.0	0.0	0.0		0.0
409	33	15	0.0	0.0	0.0	0.0	0.0				0.0	0.0	0.0	0.0	0.0
410	34	0		0.0	0.0		0.0			0.0	0.0	0.0	0.0	0.0	0.0	0.0
411	34	2	0.0		0.0		0.0			0.0	0.0	0.0	0.0	0.0	0.0	0.0
412	34	3	0.0	0.0			0.0			1.0	0.0	0.0	0.0	0.0	0.0	0.0
413	34	5	0.0	0.0	0.0					0.0	0.0	0.0	0.0	0.0	0.0	0.0
414	34	8	0.0	0.0	1.0		0.0				0.0	0.0	0.0	0.0	0.0	0.0
415	34	10	0.0	0.0	0.0		0.0			0.0		0.0	0.0	0.0	0.0	0.0
416	34	11	0.0	0.0	0.0		0.0			0.0	0.0		0.0	0.0	0.0	0.0
417	34	12	0.0	0.0	0.0		0.0			0.0	0.0	0.0		0.0	0.0	0.0
418	34	13	0.0	0.0	0.0		0.0			0.0	0.0	0.0	0.0		0.0	0.0
419	34	14	0.0	0.0	0.0		0.0			0.0	0.0	0.0	0.0	0.0		0.0
420	34	15	0.0	0.0	0.0		0.0			0.0	0.0	0.0	0.0	0.0	0.0
421	35	0		0.0	0.0	0.0	0.0			0.0	0.0	0.0	0.0	0.0	0.0	0.0
422	35	2	0.0		0.0	0.0	0.0			0.0	0.0	0.0	0.0	0.0	0.0	0.0
423	35	3	0.0	0.0		0.0	0.0			1.0	0.0	0.0	0.0	0.0	0.0	0.0
424	35	4	0.0	0.0	0.0		0.0			0.0	0.0	0.0	0.0	0.0	0.0	0.0
425	35	5	0.0	0.0	0.0	0.0				0.0	0.0	0.0	0.0	0.0	0.0	0.0
426	35	8	0.0	0.0	1.0	0.0	0.0				0.0	0.0	0.0	0.0	0.0	0.0
427	35	10	0.0	0.0	0.0	0.0	0.0			0.0		0.0	0.0	0.0	0.0	0.0
428	35	11	0.0	0.0	0.0	0.0	0.0			0.0	0.0		0.0	0.0	0.0	0.0
429	35	12	0.0	0.0	0.0	0.0	0.0			0.0	0.0	0.0		0.0	0.0	0.0
430	35	13	0.0	0.0	0.0	0.0	0.0			0.0	0.0	0.0	0.0		0.0	0.0
431	35	14	0.0	0.0	0.0	0.0	0.0			0.0	0.0	0.0	0.0	0.0		0.0
432	35	15	0.0	0.0	0.0	0.0	0.0			0.0	0.0	0.0	0.0	0.0	0.0
433	36	0		0.0	0.0	0.0	0.0	0.0		0.0	0.0	0.0	0.0	0.0	0.0	0.0	0.0
434	36	2	0.0		0.0	0.0	0.0	0.0		0.0	0.0	0.0	0.0	0.0	0.0	0.0	0.0
435	36	3	0.0	0.0		0.0	0.0	0.0		1.0	0.0	0.0	0.0	0.0	0.0	0.0	0.0
436	36	4	0.0	0.0	0.0		0.0	0.0		0.0	0.0	0.0	0.0	0.0	0.0	0.0	0.0
437	36	5	0.0	0.0	0.0	0.0		0.0		0.0	0.0	0.0	0.0	0.0	0.0	0.0	0.0
438	36	6	0.0	0.0	0.0	0.0	0.0			0.0	0.0	0.0	1.0	0.0	0.0	0.0	0.0
439	36	8	0.0	0.0	1.0	0.0	0.0	0.0			0.0	0.0	0.0	0.0	0.0	0.0	0.0
440	36	9	0.0	0.0	0.0	0.0	0.0	0.0		0.0	1.0	0.0	0.0	0.0	0.0	0.0
441	36	10	0.0	0.0	0.0	0.0	0.0	0.0		0.0		0.0	0.0	0.0	0.0	0.0	1.0
442	36	11	0.0	0.0	0.0	0.0	0.0	0.0		0.0	0.0		0.0	0.0	0.0	0.0	0.0
443	36	12	0.0	0.0	0.0	0.0	0.0	1.0		0.0	0.0	0.0		0.0	0.0	0.0	0.0
444	36	13	0.0	0.0	0.0	0.0	0.0	0.0		0.0	0.0	0.0	0.0		0.0	0.0	0.0
445	36	14	0.0	0.0	0.0	0.0	0.0	0.0		0.0	0.0	0.0	0.0	0.0		0.0	0.0
446	36	15	0.0	0.0	0.0	0.0	0.0	0.0		0.0	0.0	0.0	0.0	0.0	0.0		0.0
447	37	0		0.0	0.0	0.0	0.0			0.0	0.0	0.0	0.0	0.0	0.0	0.0	0.0
448	37	2	0.0		0.0	0.0	0.0			0.0	0.0	0.0	0.0	0.0	0.0	0.0	0.0
449	37	3	0.0	0.0		0.0	0.0			1.0	0.0	0.0	0.0	0.0	0.0	0.0	0.0
450	37	4	0.0	0.0	0.0		0.0			0.0	0.0	0.0	0.0	0.0	0.0	0.0	0.0
451	37	5	0.0	0.0	0.0	0.0				0.0	0.0	0.0	0.0	0.0	0.0	0.0	0.0
452	37	8	0.0	0.0	1.0	0.0	0.0				0.0	0.0	0.0	0.0	0.0	0.0	0.0
453	37	9	0.0	0.0	0.0	0.0	0.0			0.0	1.0	0.0	0.0	0.0	0.0	0.0
454	37	10	0.0	0.0	0.0	0.0	0.0			0.0		0.0	0.0	0.0	0.0	0.0	1.0
455	37	11	0.0	0.0	0.0	0.0	0.0			0.0	0.0		0.0	0.0	0.0	0.0	0.0
456	37	12	0.0	0.0	0.0	0.0	0.0			0.0	0.0	0.0		0.0	0.0	0.0	0.0
457	37	13	0.0	0.0	0.0	0.0	0.0			0.0	0.0	0.0	0.0		0.0	0.0	0.0
458	37	14	0.0	0.0	0.0	0.0	0.0			0.0	0.0	0.0	0.0	0.0		0.0	0.0
459	37	15	0.0	0.0	0.0	0.0	0.0			0.0	0.0	0.0	0.0	0.0	0.0		0.0
460	38	0		0.0	0.0	0.0	0.0			0.0	0.0	0.0	0.0	0.0	0.0	0.0	0.0
461	38	2	0.0		0.0	0.0	0.0			0.0	0.0	0.0	0.0	0.0	0.0	0.0	0.0
462	38	3	0.0	0.0		0.0	0.0			1.0	0.0	0.0	0.0	0.0	0.0	0.0	0.0
463	38	4	0.0	0.0	0.0		0.0			0.0	0.0	0.0	0.0	0.0	0.0	0.0	0.0
464	38	5	0.0	0.0	0.0	0.0				0.0	0.0	0.0	0.0	0.0	0.0	0.0	0.0
465	38	8	0.0	0.0	1.0	0.0	0.0				0.0	0.0	0.0	0.0	0.0	0.0	0.0
466	38	9	0.0	0.0	0.0	0.0	0.0			0.0	1.0	0.0	0.0	0.0	0.0	0.0
467	38	10	0.0	0.0	0.0	0.0	0.0			0.0		0.0	0.0	0.0	0.0	0.0	1.0
468	38	11	0.0	0.0	0.0	0.0	0.0			0.0	0.0		0.0	0.0	0.0	0.0	0.0
469	38	12	0.0	0.0	0.0	0.0	0.0			0.0	0.0	0.0		0.0	0.0	0.0	0.0
470	38	13	0.0	0.0	0.0	0.0	0.0			0.0	0.0	0.0	0.0		0.0	0.0	0.0
471	38	14	0.0	0.0	0.0	0.0	0.0			0.0	0.0	0.0	0.0	0.0		0.0	0.0
472	38	15	0.0	0.0	0.0	0.0	0.0			0.0	0.0	0.0	0.0	0.0	0.0		0.0
473	39	0		0.0	0.0	0.0	0.0	0.0		0.0	0.0	0.0	0.0	0.0	0.0	0.0	0.0
474	39	2	0.0		0.0	0.0	0.0	0.0		0.0	0.0	0.0	0.0	0.0	0.0	0.0	0.0
475	39	3	0.0	0.0		0.0	0.0	0.0		1.0	0.0	0.0	0.0	0.0	0.0	0.0	0.0
476	39	4	0.0	0.0	0.0		0.0	0.0		0.0	0.0	0.0	0.0	0.0	0.0	0.0	0.0
477	39	5	0.0	0.0	0.0	0.0		0.0		0.0	0.0	0.0	0.0	0.0	0.0	0.0	0.0
478	39	6	0.0	0.0	0.0	0.0	0.0			0.0	0.0	0.0	0.0	0.0	0.0	0.0	0.0
479	39	8	0.0	0.0	1.0	0.0	0.0	0.0			0.0	0.0	0.0	0.0	0.0	0.0	0.0
480	39	9	0.0	0.0	0.0	0.0	0.0	0.0		0.0	1.0	0.0	0.0	0.0	0.0	0.0
481	39	10	0.0	0.0	0.0	0.0	0.0	0.0		0.0		0.0	0.0	0.0	0.0	0.0	1.0
482	39	11	0.0	0.0	0.0	0.0	0.0	0.0		0.0	0.0		0.0	0.0	0.0	0.0	0.0
483	39	12	0.0	0.0	0.0	0.0	0.0	0.0		0.0	0.0	0.0		0.0	0.0	0.0	0.0
484	39	13	0.0	0.0	0.0	0.0	0.0	0.0		0.0	0.0	0.0	0.0		0.0	0.0	0.0
485	39	14	0.0	0.0	0.0	0.0	0.0	0.0		0.0	0.0	0.0	0.0	0.0		0.0	0.0
486	39	15	0.0	0.0	0.0	0.0	0.0	0.0		0.0	0.0	0.0	0.0	0.0	0.0		0.0
487	40	0		0.0	0.0	0.0	0.0	0.0		0.0	0.0	0.0	0.0	0.0		0.0	0.0
488	40	2	0.0		0.0	0.0	0.0	0.0		0.0	0.0	0.0	0.0	0.0		0.0	0.0
489	40	3	0.0	0.0		0.0	0.0	0.0		1.0	0.0	0.0	0.0	0.0		0.0	0.0
490	40	4	0.0	0.0	0.0		0.0	0.0		0.0	0.0	0.0	0.0	0.0		0.0	0.0
491	40	5	0.0	0.0	0.0	0.0		0.0		0.0	0.0	0.0	0.0	0.0		0.0	0.0
492	40	6	0.0	0.0	0.0	0.0	0.0			0.0	1.0	0.0	0.0	0.0		0.0	0.0
493	40	8	0.0	0.0	1.0	0.0	0.0	0.0			0.0	0.0	0.0	0.0		0.0	0.0
494	40	9	0.0	0.0	0.0	0.0	0.0	0.0		0.0	0.0	0.0	0.0	0.0		0.0
495	40	10	0.0	0.0	0.0	0.0	0.0	1.0		0.0		0.0	0.0	0.0		0.0	0.0
496	40	11	0.0	0.0	0.0	0.0	0.0	0.0		0.0	0.0		0.0	0.0		0.0	0.0
497	40	12	0.0	0.0	0.0	0.0	0.0	0.0		0.0	0.0	0.0		0.0		0.0	0.0
498	40	13	0.0	0.0	0.0	0.0	0.0	0.0		0.0	0.0	0.0	0.0			0.0	0.0
499	40	15	0.0	0.0	0.0	0.0	0.0	0.0		0.0	0.0	0.0	0.0	0.0			0.0
500	41	0		0.0	0.0	0.0	0.0			0.0		0.0	0.0	0.0	0.0	0.0	0.0
501	41	2	0.0		0.0	0.0	0.0			0.0		0.0	0.0	0.0	0.0	0.0	0.0
502	41	3	0.0	0.0		0.0	0.0			1.0		0.0	0.0	0.0	0.0	0.0	0.0
503	41	4	0.0	0.0	0.0		0.0			0.0		0.0	0.0	0.0	0.0	0.0	0.0
504	41	5	0.0	0.0	0.0	0.0				0.0		0.0	0.0	0.0	0.0	0.0	0.0
505	41	8	0.0	0.0	1.0	0.0	0.0					0.0	0.0	0.0	0.0	0.0	0.0
506	41	9	0.0	0.0	0.0	0.0	0.0			0.0		0.0	0.0	0.0	0.0	0.0
507	41	11	0.0	0.0	0.0	0.0	0.0			0.0			0.0	0.0	0.0	0.0	0.0
508	41	12	0.0	0.0	0.0	0.0	0.0			0.0		0.0		0.0	0.0	0.0	0.0
509	41	13	0.0	0.0	0.0	0.0	0.0			0.0		0.0	0.0		0.0	0.0	0.0
510	41	14	0.0	0.0	0.0	0.0	0.0			0.0		0.0	0.0	0.0		0.0	0.0
511	41	15	0.0	0.0	0.0	0.0	0.0			0.0		0.0	0.0	0.0	0.0		0.0
512	42	0		0.0	0.0	0.0	0.0	0.0		0.0	0.0	0.0	0.0	0.0	0.0	0.0	0.0
513	42	2	0.0		0.0	0.0	0.0	0.0		0.0	0.0	0.0	0.0	0.0	0.0	0.0	0.0
514	42	3	0.0	0.0		0.0	0.0	0.0		1.0	0.0	0.0	0.0	0.0	0.0	0.0	0.0
515	42	4	0.0	0.0	0.0		0.0	0.0		0.0	0.0	0.0	0.0	0.0	0.0	0.0	0.0
516	42	5	0.0	0.0	0.0	0.0		0.0		0.0	0.0	0.0	0.0	0.0	0.0	0.0	0.0
517	42	6	0.0	0.0	0.0	0.0	0.0			0.0	1.0	0.0	0.0	0.0	0.0	0.0	0.0
518	42	8	0.0	0.0	1.0	0.0	0.0	0.0			0.0	0.0	0.0	0.0	0.0	0.0	0.0
519	42	9	0.0	0.0	0.0	0.0	0.0	0.0		0.0	0.0	0.0	0.0	0.0	0.0	0.0
520	42	10	0.0	0.0	0.0	0.0	0.0	1.0		0.0		0.0	0.0	0.0	0.0	0.0	0.0
521	42	11	0.0	0.0	0.0	0.0	0.0	0.0		0.0	0.0		0.0	0.0	0.0	0.0	0.0
522	42	12	0.0	0.0	0.0	0.0	0.0	0.0		0.0	0.0	0.0		0.0	0.0	0.0	0.0
523	42	13	0.0	0.0	0.0	0.0	0.0	0.0		0.0	0.0	0.0	0.0		0.0	0.0	0.0
524	42	14	0.0	0.0	0.0	0.0	0.0	0.0		0.0	0.0	0.0	0.0	0.0		0.0	0.0
525	42	15	0.0	0.0	0.0	0.0	0.0	0.0		0.0	0.0	0.0	0.0	0.0	0.0		0.0
526	43	0		0.0	0.0	0.0	0.0			0.0	0.0	0.0	0.0	0.0	0.0	0.0	0.0
527	43	2	0.0		0.0	0.0	0.0			0.0	0.0	0.0	0.0	0.0	0.0	0.0	0.0
528	43	3	0.0	0.0		0.0	0.0			1.0	0.0	0.0	0.0	0.0	0.0	0.0	0.0
529	43	4	0.0	0.0	0.0		0.0			0.0	1.0	0.0	0.0	0.0	0.0	0.0	0.0
530	43	5	0.0	0.0	0.0	0.0				0.0	0.0	0.0	0.0	0.0	0.0	0.0	0.0
531	43	8	0.0	0.0	1.0	0.0	0.0				0.0	0.0	0.0	0.0	0.0	0.0	0.0
532	43	9	0.0	0.0	0.0	0.0	0.0			0.0	0.0	0.0	0.0	0.0	0.0	0.0
533	43	10	0.0	0.0	0.0	1.0	0.0			0.0		0.0	0.0	0.0	0.0	0.0	0.0
534	43	11	0.0	0.0	0.0	0.0	0.0			0.0	0.0		0.0	0.0	0.0	0.0	0.0
535	43	12	0.0	0.0	0.0	0.0	0.0			0.0	0.0	0.0		0.0	0.0	0.0	0.0
536	43	13	0.0	0.0	0.0	0.0	0.0			0.0	0.0	0.0	0.0		0.0	0.0	0.0
537	43	14	0.0	0.0	0.0	0.0	0.0			0.0	0.0	0.0	0.0	0.0		0.0	0.0
538	43	15	0.0	0.0	0.0	0.0	0.0			0.0	0.0	0.0	0.0	0.0	0.0		0.0
539	44	0		0.0	0.0	0.0	0.0	0.0		0.0	0.0	0.0	0.0	0.0	0.0	0.0	0.0
540	44	2	0.0		0.0	0.0	0.0	0.0		0.0	0.0	0.0	0.0	0.0	0.0	0.0	0.0
541	44	3	0.0	0.0		0.0	0.0	0.0		1.0	0.0	0.0	0.0	0.0	0.0	0.0	0.0
542	44	4	0.0	0.0	0.0		0.0	0.0		0.0	1.0	0.0	0.0	0.0	0.0	0.0	0.0
543	44	5	0.0	0.0	0.0	0.0		0.0		0.0	0.0	0.0	0.0	0.0	0.0	0.0	0.0
544	44	6	0.0	0.0	0.0	0.0	0.0			0.0	0.0	0.0	1.0	0.0	0.0	0.0	0.0
545	44	8	0.0	0.0	1.0	0.0	0.0	0.0			0.0	0.0	0.0	0.0	0.0	0.0	0.0
546	44	9	0.0	0.0	0.0	0.0	0.0	0.0		0.0	0.0	0.0	0.0	0.0	0.0	0.0
547	44	10	0.0	0.0	0.0	1.0	0.0	0.0		0.0		0.0	0.0	0.0	0.0	0.0	0.0
548	44	11	0.0	0.0	0.0	0.0	0.0	0.0		0.0	0.0		0.0	0.0	0.0	0.0	0.0
549	44	12	0.0	0.0	0.0	0.0	0.0	1.0		0.0	0.0	0.0		0.0	0.0	0.0	0.0
550	44	13	0.0	0.0	0.0	0.0	0.0	0.0		0.0	0.0	0.0	0.0		0.0	0.0	0.0
551	44	14	0.0	0.0	0.0	0.0	0.0	0.0		0.0	0.0	0.0	0.0	0.0		0.0	0.0
552	44	15	0.0	0.0	0.0	0.0	0.0	0.0		0.0	0.0	0.0	0.0	0.0	0.0		0.0
553	45	0		0.0	0.0	0.0	0.0			0.0	0.0	0.0	0.0	0.0	0.0	0.0	0.0
554	45	2	0.0		0.0	0.0	0.0			0.0	0.0	0.0	0.0	0.0	0.0	0.0	0.0
555	45	3	0.0	0.0		0.0	0.0			1.0	0.0	0.0	0.0	0.0	0.0	0.0	0.0
556	45	4	0.0	0.0	0.0		0.0			0.0	1.0	0.0	0.0	0.0	0.0	0.0	0.0
557	45	5	0.0	0.0	0.0	0.0				0.0	0.0	0.0	0.0	0.0	0.0	0.0	0.0
558	45	8	0.0	0.0	1.0	0.0	0.0				0.0	0.0	0.0	0.0	0.0	0.0	0.0
559	45	9	0.0	0.0	0.0	0.0	0.0			0.0	0.0	0.0	0.0	0.0	0.0	0.0
560	45	10	0.0	0.0	0.0	1.0	0.0			0.0		0.0	0.0	0.0	0.0	0.0	0.0
561	45	11	0.0	0.0	0.0	0.0	0.0			0.0	0.0		0.0	0.0	0.0	0.0	0.0
562	45	12	0.0	0.0	0.0	0.0	0.0			0.0	0.0	0.0		0.0	0.0	0.0	0.0
563	45	13	0.0	0.0	0.0	0.0	0.0			0.0	0.0	0.0	0.0		0.0	0.0	0.0
564	45	14	0.0	0.0	0.0	0.0	0.0			0.0	0.0	0.0	0.0	0.0		0.0	0.0
565	45	15	0.0	0.0	0.0	0.0	0.0			0.0	0.0	0.0	0.0	0.0	0.0		0.0
566	46	2			0.0		0.0			0.0		0.0	0.0	0.0	0.0	0.0	0.0
567	46	3		0.0			0.0			1.0		0.0	0.0	0.0	0.0	0.0	0.0
568	46	5		0.0	0.0					0.0		0.0	0.0	0.0	0.0	0.0	0.0
569	46	8		0.0	1.0		0.0					0.0	0.0	0.0	0.0	0.0	0.0
570	46	9		0.0	0.0		0.0			0.0		0.0	0.0	0.0	0.0	0.0
571	46	11		0.0	0.0		0.0			0.0			0.0	0.0	0.0	0.0	0.0
572	46	12		0.0	0.0		0.0			0.0		0.0		0.0	0.0	0.0	0.0
573	46	13		0.0	0.0		0.0			0.0		0.0	0.0		0.0	0.0	0.0
574	46	14		0.0	0.0		0.0			0.0		0.0	0.0	0.0		0.0	0.0
575	46	15		0.0	0.0		0.0			0.0		0.0	0.0	0.0	0.0		0.0
576	47	0		0.0	0.0		0.0			0.0		0.0	0.0	0.0	0.0	0.0	0.0
577	47	2	0.0		0.0		0.0			0.0		0.0	0.0	0.0	0.0	0.0	0.0
578	47	3	0.0	0.0			0.0			1.0		0.0	0.0	0.0	0.0	0.0	0.0
579	47	5	0.0	0.0	0.0					0.0		0.0	0.0	0.0	0.0	0.0	0.0
580	47	8	0.0	0.0	1.0		0.0					0.0	0.0	0.0	0.0	0.0	0.0
581	47	9	0.0	0.0	0.0		0.0			0.0		0.0	0.0	0.0	0.0	0.0
582	47	11	0.0	0.0	0.0		0.0			0.0			0.0	0.0	0.0	0.0	0.0
583	47	12	0.0	0.0	0.0		0.0			0.0		0.0		0.0	0.0	0.0	0.0
584	47	13	0.0	0.0	0.0		0.0			0.0		0.0	0.0		0.0	0.0	0.0
585	47	14	0.0	0.0	0.0		0.0			0.0		0.0	0.0	0.0		0.0	0.0
586	47	15	0.0	0.0	0.0		0.0			0.0		0.0	0.0	0.0	0.0		0.0
587	48	0		0.0	0.0		0.0			0.0	0.0	0.0	0.0	0.0		0.0	0.0
588	48	2	0.0		0.0		0.0			0.0	0.0	0.0	0.0	0.0		0.0	0.0
589	48	3	0.0	0.0			0.0			1.0	0.0	0.0	0.0	0.0		0.0	0.0
590	48	5	0.0	0.0	0.0					0.0	0.0	0.0	0.0	0.0		0.0	0.0
591	48	8	0.0	0.0	1.0		0.0				0.0	0.0	0.0	0.0		0.0	0.0
592	48	9	0.0	0.0	0.0		0.0			0.0	0.0	0.0	0.0	0.0		0.0
593	48	10	0.0	0.0	0.0		0.0			0.0		0.0	0.0	0.0		0.0	0.0
594	48	11	0.0	0.0	0.0		0.0			0.0	0.0		0.0	0.0		0.0	0.0
595	48	12	0.0	0.0	0.0		0.0			0.0	0.0	0.0		0.0		0.0	0.0
596	48	13	0.0	0.0	0.0		0.0			0.0	0.0	0.0	0.0			0.0	0.0
597	48	15	0.0	0.0	0.0		0.0			0.0	0.0	0.0	0.0	0.0			0.0
598	49	0		0.0	0.0		0.0			0.0	0.0	0.0	0.0	0.0	0.0		0.0
599	49	2	0.0		0.0		0.0			0.0	0.0	0.0	0.0	0.0	0.0		0.0
600	49	3	0.0	0.0			0.0			1.0	0.0	0.0	0.0	0.0	0.0		0.0
601	49	5	0.0	0.0	0.0					0.0	0.0	0.0	0.0	0.0	0.0		0.0
602	49	8	0.0	0.0	1.0		0.0				0.0	0.0	0.0	0.0	0.0		0.0
603	49	9	0.0	0.0	0.0		0.0			0.0	0.0	0.0	0.0	0.0	0.0
604	49	10	0.0	0.0	0.0		0.0			0.0		0.0	0.0	0.0	0.0		0.0
605	49	11	0.0	0.0	0.0		0.0			0.0	0.0		0.0	0.0	0.0		0.0
606	49	12	0.0	0.0	0.0		0.0			0.0	0.0	0.0		0.0	0.0		0.0
607	49	13	0.0	0.0	0.0		0.0			0.0	0.0	0.0	0.0		0.0		0.0
608	49	14	0.0	0.0	0.0		0.0			0.0	0.0	0.0	0.0	0.0			0.0
609	50	2			0.0		0.0			0.0	0.0	0.0	0.0	0.0	0.0	0.0
610	50	3		0.0			0.0			1.0	0.0	0.0	0.0	0.0	0.0	0.0
611	50	5		0.0	0.0					0.0	0.0	0.0	0.0	0.0	0.0	0.0
612	50	8		0.0	1.0		0.0				0.0	0.0	0.0	0.0	0.0	0.0
613	50	10		0.0	0.0		0.0			0.0		0.0	0.0	0.0	0.0	0.0
614	50	11		0.0	0.0		0.0			0.0	0.0		0.0	0.0	0.0	0.0
615	50	12		0.0	0.0		0.0			0.0	0.0	0.0		0.0	0.0	0.0
616	50	13		0.0	0.0		0.0			0.0	0.0	0.0	0.0		0.0	0.0
617	50	14		0.0	0.0		0.0			0.0	0.0	0.0	0.0	0.0		0.0
618	50	15		0.0	0.0		0.0			0.0	0.0	0.0	0.0	0.0	0.0
619	51	0		0.0	0.0		0.0			0.0	0.0	0.0	0.0	0.0	0.0
620	51	2	0.0		0.0		0.0			0.0	0.0	0.0	0.0	0.0	0.0
621	51	3	0.0	0.0			0.0			1.0	0.0	0.0	0.0	0.0	0.0
622	51	5	0.0	0.0	0.0					0.0	0.0	0.0	0.0	0.0	0.0
623	51	8	0.0	0.0	1.0		0.0				0.0	0.0	0.0	0.0	0.0
624	51	10	0.0	0.0	0.0		0.0			0.0		0.0	0.0	0.0	0.0
625	51	11	0.0	0.0	0.0		0.0			0.0	0.0		0.0	0.0	0.0
626	51	12	0.0	0.0	0.0		0.0			0.0	0.0	0.0		0.0	0.0
627	51	13	0.0	0.0	0.0		0.0			0.0	0.0	0.0	0.0		0.0
628	51	14	0.0	0.0	0.0		0.0			0.0	0.0	0.0	0.0	0.0
