## Supplementary material for "The BumbleBox: An open-source platform for quantifying behavior in bumblebee colonies": Sample BumbleBox Data Output: bumblebox-01_2023-10-28_04-15-03_averages.csv

filename	ID	average distance from center	average speed	frames tracked in video
bumblebox-01_2023-10-28_04-15-03	4	243.0	52.0	26
bumblebox-01_2023-10-28_04-15-03	5	696.0	0.0	52
bumblebox-01_2023-10-28_04-15-03	6	298.0	43.0	52
bumblebox-01_2023-10-28_04-15-03	7	856.0	57.0	40
bumblebox-01_2023-10-28_04-15-03	8	477.0	12.0	44
bumblebox-01_2023-10-28_04-15-03	9	93.0	47.0	24
bumblebox-01_2023-10-28_04-15-03	10	302.0	39.0	45
bumblebox-01_2023-10-28_04-15-03	12	509.0	23.0	52
bumblebox-01_2023-10-28_04-15-03	13	1265.0	14.0	45
bumblebox-01_2023-10-28_04-15-03	14	958.0	0.0	48
bumblebox-01_2023-10-28_04-15-03	15	904.0	5.0	10
