## Supplementary material for "The BumbleBox: An open-source platform for quantifying behavior in bumblebee colonies": Sample BumbleBox Data Output: bumblebox-01_2023-10-28_04-15-03_contacts.csv

	frame	ID	4	5	6	7	10	12	14	8	15	13	9
0	0	4		0.0	0.0	0.0	0.0	0.0	0.0
1	0	5	0.0		0.0	0.0	0.0	0.0	0.0
2	0	6	0.0	0.0		0.0	1.0	0.0	0.0
3	0	7	0.0	0.0	0.0		0.0	0.0	0.0
4	0	10	0.0	0.0	1.0	0.0		0.0	0.0
5	0	12	0.0	0.0	0.0	0.0	0.0		0.0
6	0	14	0.0	0.0	0.0	0.0	0.0	0.0
7	1	4		0.0	0.0	0.0	0.0	0.0	0.0	1.0
8	1	5	0.0		0.0	0.0	0.0	0.0	0.0	0.0
9	1	6	0.0	0.0		0.0	0.0	0.0	0.0	0.0
10	1	7	0.0	0.0	0.0		0.0	0.0	0.0	0.0
11	1	8	1.0	0.0	0.0	0.0	0.0	0.0	0.0
12	1	10	0.0	0.0	0.0	0.0		0.0	0.0	0.0
13	1	12	0.0	0.0	0.0	0.0	0.0		0.0	0.0
14	1	14	0.0	0.0	0.0	0.0	0.0	0.0		0.0
15	2	4		0.0	0.0	0.0	0.0	0.0	0.0	1.0	0.0
16	2	5	0.0		0.0	0.0	0.0	0.0	0.0	0.0	0.0
17	2	6	0.0	0.0		0.0	0.0	0.0	0.0	0.0	0.0
18	2	7	0.0	0.0	0.0		0.0	0.0	0.0	0.0	0.0
19	2	8	1.0	0.0	0.0	0.0	0.0	0.0	0.0		0.0
20	2	10	0.0	0.0	0.0	0.0		0.0	0.0	0.0	0.0
21	2	12	0.0	0.0	0.0	0.0	0.0		0.0	0.0	0.0
22	2	14	0.0	0.0	0.0	0.0	0.0	0.0		0.0	0.0
23	2	15	0.0	0.0	0.0	0.0	0.0	0.0	0.0	0.0
24	3	5			0.0	0.0	0.0	0.0		0.0	0.0
25	3	6		0.0		0.0	0.0	0.0		0.0	0.0
26	3	7		0.0	0.0		0.0	0.0		0.0	0.0
27	3	8		0.0	0.0	0.0	0.0	0.0			0.0
28	3	10		0.0	0.0	0.0		0.0		0.0	0.0
29	3	12		0.0	0.0	0.0	0.0			0.0	0.0
30	3	15		0.0	0.0	0.0	0.0	0.0		0.0
31	4	5			0.0	0.0	0.0	0.0	0.0
32	4	6		0.0		0.0	0.0	0.0	0.0
33	4	7		0.0	0.0		0.0	0.0	0.0
34	4	10		0.0	0.0	0.0		0.0	0.0
35	4	12		0.0	0.0	0.0	0.0		0.0
36	4	14		0.0	0.0	0.0	0.0	0.0
37	5	5			0.0	0.0		0.0		0.0	0.0
38	5	6		0.0		0.0		0.0		0.0	0.0
39	5	7		0.0	0.0			0.0		0.0	0.0
40	5	8		0.0	0.0	0.0		0.0			0.0
41	5	12		0.0	0.0	0.0				0.0	0.0
42	5	15		0.0	0.0	0.0		0.0		0.0
43	6	5			0.0	0.0		0.0	0.0	0.0		0.0
44	6	6		0.0		0.0		0.0	0.0	0.0		0.0
45	6	7		0.0	0.0			0.0	0.0	0.0		0.0
46	6	8		0.0	0.0	0.0		0.0	0.0			0.0
47	6	12		0.0	0.0	0.0			0.0	0.0		0.0
48	6	13		0.0	0.0	0.0		0.0	0.0	0.0
49	6	14		0.0	0.0	0.0		0.0		0.0		0.0
50	7	5			0.0	0.0		0.0	0.0			0.0
51	7	6		0.0		0.0		0.0	0.0			0.0
52	7	7		0.0	0.0			0.0	0.0			0.0
53	7	12		0.0	0.0	0.0			0.0			0.0
54	7	13		0.0	0.0	0.0		0.0	0.0
55	7	14		0.0	0.0	0.0		0.0				0.0
56	8	4		0.0	0.0			0.0	0.0		0.0	0.0
57	8	5	0.0		0.0			0.0	0.0		0.0	0.0
58	8	6	0.0	0.0				0.0	0.0		0.0	0.0
59	8	12	0.0	0.0	0.0				0.0		0.0	0.0
60	8	13	0.0	0.0	0.0			0.0	0.0		0.0
61	8	14	0.0	0.0	0.0			0.0			0.0	0.0
62	8	15	0.0	0.0	0.0			0.0	0.0			0.0
63	9	5			0.0			0.0	0.0	0.0		0.0
64	9	6		0.0				0.0	0.0	0.0		0.0
65	9	8		0.0	0.0			0.0	0.0			0.0
66	9	12		0.0	0.0				0.0	0.0		0.0
67	9	13		0.0	0.0			0.0	0.0	0.0
68	9	14		0.0	0.0			0.0		0.0		0.0
69	10	5			0.0			0.0	0.0	0.0		0.0
70	10	6		0.0				0.0	0.0	0.0		0.0
71	10	8		0.0	0.0			0.0	0.0			0.0
72	10	12		0.0	0.0				0.0	0.0		0.0
73	10	13		0.0	0.0			0.0	0.0	0.0
74	10	14		0.0	0.0			0.0		0.0		0.0
75	11	5			0.0	0.0	0.0	0.0	0.0			0.0
76	11	6		0.0		0.0	0.0	0.0	0.0			0.0
77	11	7		0.0	0.0		0.0	0.0	0.0			0.0
78	11	10		0.0	0.0	0.0		0.0	0.0			0.0
79	11	12		0.0	0.0	0.0	0.0		0.0			0.0
80	11	13		0.0	0.0	0.0	0.0	0.0	0.0
81	11	14		0.0	0.0	0.0	0.0	0.0				0.0
82	12	5			0.0	0.0	0.0	0.0	0.0	0.0		0.0
83	12	6		0.0		0.0	0.0	0.0	0.0	0.0		0.0
84	12	7		0.0	0.0		0.0	0.0	0.0	0.0		0.0
85	12	8		0.0	0.0	0.0	0.0	0.0	0.0			0.0
86	12	10		0.0	0.0	0.0		0.0	0.0	0.0		0.0
87	12	12		0.0	0.0	0.0	0.0		0.0	0.0		0.0
88	12	13		0.0	0.0	0.0	0.0	0.0	0.0	0.0
89	12	14		0.0	0.0	0.0	0.0	0.0		0.0		0.0
90	13	5			0.0	0.0	0.0	0.0	0.0	0.0		0.0
91	13	6		0.0		0.0	0.0	0.0	0.0	0.0		0.0
92	13	7		0.0	0.0		0.0	0.0	0.0	0.0		0.0
93	13	8		0.0	0.0	0.0	0.0	0.0	0.0			0.0
94	13	10		0.0	0.0	0.0		0.0	0.0	0.0		0.0
95	13	12		0.0	0.0	0.0	0.0		0.0	0.0		0.0
96	13	13		0.0	0.0	0.0	0.0	0.0	0.0	0.0
97	13	14		0.0	0.0	0.0	0.0	0.0		0.0		0.0
98	14	5			0.0	0.0	0.0	0.0	0.0	0.0		0.0
99	14	6		0.0		0.0	0.0	0.0	0.0	0.0		0.0
100	14	7		0.0	0.0		0.0	0.0	0.0	0.0		0.0
101	14	8		0.0	0.0	0.0	0.0	0.0	0.0			0.0
102	14	10		0.0	0.0	0.0		0.0	0.0	0.0		0.0
103	14	12		0.0	0.0	0.0	0.0		0.0	0.0		0.0
104	14	13		0.0	0.0	0.0	0.0	0.0	0.0	0.0
105	14	14		0.0	0.0	0.0	0.0	0.0		0.0		0.0
106	15	5			0.0	0.0	0.0	0.0	0.0	0.0		0.0
107	15	6		0.0		0.0	0.0	0.0	0.0	0.0		0.0
108	15	7		0.0	0.0		0.0	0.0	0.0	0.0		0.0
109	15	8		0.0	0.0	0.0	0.0	0.0	0.0			0.0
110	15	10		0.0	0.0	0.0		0.0	0.0	0.0		0.0
111	15	12		0.0	0.0	0.0	0.0		0.0	0.0		0.0
112	15	13		0.0	0.0	0.0	0.0	0.0	0.0	0.0
113	15	14		0.0	0.0	0.0	0.0	0.0		0.0		0.0
114	16	5			0.0	0.0	0.0	0.0			0.0	0.0
115	16	6		0.0		0.0	0.0	0.0			0.0	0.0
116	16	7		0.0	0.0		0.0	0.0			0.0	0.0
117	16	10		0.0	0.0	0.0		0.0			0.0	0.0
118	16	12		0.0	0.0	0.0	0.0				0.0	0.0
119	16	13		0.0	0.0	0.0	0.0	0.0			0.0
120	16	15		0.0	0.0	0.0	0.0	0.0				0.0
121	17	5			0.0	0.0	0.0	0.0	0.0	0.0		0.0
122	17	6		0.0		0.0	0.0	0.0	0.0	0.0		0.0
123	17	7		0.0	0.0		0.0	0.0	0.0	0.0		0.0
124	17	8		0.0	0.0	0.0	0.0	0.0	0.0			0.0
125	17	10		0.0	0.0	0.0		0.0	0.0	0.0		0.0
126	17	12		0.0	0.0	0.0	0.0		0.0	0.0		0.0
127	17	13		0.0	0.0	0.0	0.0	0.0	0.0	0.0
128	17	14		0.0	0.0	0.0	0.0	0.0		0.0		0.0
129	18	5			0.0	0.0	0.0	0.0	0.0	0.0		0.0
130	18	6		0.0		0.0	0.0	0.0	0.0	0.0		0.0
131	18	7		0.0	0.0		0.0	0.0	0.0	0.0		0.0
132	18	8		0.0	0.0	0.0	0.0	0.0	0.0			0.0
133	18	10		0.0	0.0	0.0		0.0	0.0	0.0		0.0
134	18	12		0.0	0.0	0.0	0.0		0.0	0.0		0.0
135	18	13		0.0	0.0	0.0	0.0	0.0	0.0	0.0
136	18	14		0.0	0.0	0.0	0.0	0.0		0.0		0.0
137	19	5			0.0	0.0	0.0	0.0	0.0	0.0		0.0
138	19	6		0.0		0.0	0.0	0.0	0.0	0.0		0.0
139	19	7		0.0	0.0		0.0	0.0	0.0	0.0		0.0
140	19	8		0.0	0.0	0.0	0.0	0.0	0.0			0.0
141	19	10		0.0	0.0	0.0		0.0	0.0	0.0		0.0
142	19	12		0.0	0.0	0.0	0.0		0.0	0.0		0.0
143	19	13		0.0	0.0	0.0	0.0	0.0	0.0	0.0
144	19	14		0.0	0.0	0.0	0.0	0.0		0.0		0.0
145	20	5			0.0		0.0	0.0	0.0	0.0		0.0
146	20	6		0.0			0.0	0.0	0.0	0.0		0.0
147	20	8		0.0	0.0		0.0	0.0	0.0			0.0
148	20	10		0.0	0.0			0.0	0.0	0.0		0.0
149	20	12		0.0	0.0		0.0		0.0	0.0		0.0
150	20	13		0.0	0.0		0.0	0.0	0.0	0.0
151	20	14		0.0	0.0		0.0	0.0		0.0		0.0
152	21	5			0.0	0.0	0.0	0.0	0.0	0.0		0.0
153	21	6		0.0		0.0	0.0	0.0	0.0	0.0		0.0
154	21	7		0.0	0.0		0.0	0.0	0.0	0.0		0.0
155	21	8		0.0	0.0	0.0	0.0	0.0	0.0			0.0
156	21	10		0.0	0.0	0.0		0.0	0.0	0.0		0.0
157	21	12		0.0	0.0	0.0	0.0		0.0	0.0		0.0
158	21	13		0.0	0.0	0.0	0.0	0.0	0.0	0.0
159	21	14		0.0	0.0	0.0	0.0	0.0		0.0		0.0
160	22	5			0.0	0.0	0.0	0.0	0.0	0.0		0.0	0.0
161	22	6		0.0		0.0	0.0	0.0	0.0	0.0		0.0	0.0
162	22	7		0.0	0.0		0.0	0.0	0.0	0.0		0.0	0.0
163	22	8		0.0	0.0	0.0	0.0	0.0	0.0			0.0	0.0
164	22	9		0.0	0.0	0.0	0.0	0.0	0.0	0.0		0.0
165	22	10		0.0	0.0	0.0		0.0	0.0	0.0		0.0	0.0
166	22	12		0.0	0.0	0.0	0.0		0.0	0.0		0.0	0.0
167	22	13		0.0	0.0	0.0	0.0	0.0	0.0	0.0			0.0
168	22	14		0.0	0.0	0.0	0.0	0.0		0.0		0.0	0.0
169	23	5			0.0	0.0	0.0	0.0	0.0	0.0	0.0	0.0	0.0
170	23	6		0.0		0.0	0.0	0.0	0.0	0.0	0.0	0.0	0.0
171	23	7		0.0	0.0		0.0	0.0	0.0	0.0	0.0	0.0	0.0
172	23	8		0.0	0.0	0.0	0.0	0.0	0.0		0.0	0.0	0.0
173	23	9		0.0	0.0	0.0	0.0	0.0	0.0	0.0	0.0	0.0
174	23	10		0.0	0.0	0.0		0.0	0.0	0.0	0.0	0.0	0.0
175	23	12		0.0	0.0	0.0	0.0		0.0	0.0	0.0	0.0	0.0
176	23	13		0.0	0.0	0.0	0.0	0.0	0.0	0.0	0.0		0.0
177	23	14		0.0	0.0	0.0	0.0	0.0		0.0	0.0	0.0	0.0
178	23	15		0.0	0.0	0.0	0.0	0.0	0.0	0.0		0.0	0.0
179	24	4		0.0	0.0	0.0	0.0	0.0	0.0	0.0		0.0	1.0
180	24	5	0.0		0.0	0.0	0.0	0.0	0.0	0.0		0.0	0.0
181	24	6	0.0	0.0		0.0	0.0	0.0	0.0	0.0		0.0	0.0
182	24	7	0.0	0.0	0.0		0.0	0.0	0.0	0.0		0.0	0.0
183	24	8	0.0	0.0	0.0	0.0	0.0	0.0	0.0			0.0	0.0
184	24	9	1.0	0.0	0.0	0.0	0.0	0.0	0.0	0.0		0.0
185	24	10	0.0	0.0	0.0	0.0		0.0	0.0	0.0		0.0	0.0
186	24	12	0.0	0.0	0.0	0.0	0.0		0.0	0.0		0.0	0.0
187	24	13	0.0	0.0	0.0	0.0	0.0	0.0	0.0	0.0			0.0
188	24	14	0.0	0.0	0.0	0.0	0.0	0.0		0.0		0.0	0.0
189	25	4		0.0	0.0	0.0	0.0	0.0	0.0	0.0	0.0	0.0	1.0
190	25	5	0.0		0.0	0.0	0.0	0.0	0.0	0.0	0.0	0.0	0.0
191	25	6	0.0	0.0		0.0	0.0	0.0	0.0	0.0	0.0	0.0	0.0
192	25	7	0.0	0.0	0.0		0.0	0.0	0.0	0.0	0.0	0.0	0.0
193	25	8	0.0	0.0	0.0	0.0	0.0	0.0	0.0		0.0	0.0	0.0
194	25	9	1.0	0.0	0.0	0.0	0.0	0.0	0.0	0.0	0.0	0.0
195	25	10	0.0	0.0	0.0	0.0		0.0	0.0	0.0	0.0	0.0	0.0
196	25	12	0.0	0.0	0.0	0.0	0.0		0.0	0.0	0.0	0.0	0.0
197	25	13	0.0	0.0	0.0	0.0	0.0	0.0	0.0	0.0	0.0		0.0
198	25	14	0.0	0.0	0.0	0.0	0.0	0.0		0.0	0.0	0.0	0.0
199	25	15	0.0	0.0	0.0	0.0	0.0	0.0	0.0	0.0		0.0	0.0
200	26	4		0.0	0.0	0.0	0.0	0.0	0.0	0.0		0.0	1.0
201	26	5	0.0		0.0	0.0	0.0	0.0	0.0	0.0		0.0	0.0
202	26	6	0.0	0.0		0.0	0.0	0.0	0.0	0.0		0.0	0.0
203	26	7	0.0	0.0	0.0		0.0	0.0	0.0	0.0		0.0	0.0
204	26	8	0.0	0.0	0.0	0.0	0.0	0.0	0.0			0.0	0.0
205	26	9	1.0	0.0	0.0	0.0	0.0	0.0	0.0	0.0		0.0
206	26	10	0.0	0.0	0.0	0.0		0.0	0.0	0.0		0.0	0.0
207	26	12	0.0	0.0	0.0	0.0	0.0		0.0	0.0		0.0	0.0
208	26	13	0.0	0.0	0.0	0.0	0.0	0.0	0.0	0.0			0.0
209	26	14	0.0	0.0	0.0	0.0	0.0	0.0		0.0		0.0	0.0
210	27	4		0.0	0.0	0.0	0.0	0.0	0.0	0.0		0.0	1.0
211	27	5	0.0		0.0	0.0	0.0	0.0	0.0	0.0		0.0	0.0
212	27	6	0.0	0.0		0.0	0.0	0.0	0.0	0.0		0.0	0.0
213	27	7	0.0	0.0	0.0		0.0	0.0	0.0	0.0		0.0	0.0
214	27	8	0.0	0.0	0.0	0.0	0.0	0.0	0.0			0.0	0.0
215	27	9	1.0	0.0	0.0	0.0	0.0	0.0	0.0	0.0		0.0
216	27	10	0.0	0.0	0.0	0.0		0.0	0.0	0.0		0.0	0.0
217	27	12	0.0	0.0	0.0	0.0	0.0		0.0	0.0		0.0	0.0
218	27	13	0.0	0.0	0.0	0.0	0.0	0.0	0.0	0.0			0.0
219	27	14	0.0	0.0	0.0	0.0	0.0	0.0		0.0		0.0	0.0
220	28	4		0.0	0.0	0.0	0.0	0.0	0.0	0.0	0.0	0.0	1.0
221	28	5	0.0		0.0	0.0	0.0	0.0	0.0	0.0	0.0	0.0	0.0
222	28	6	0.0	0.0		0.0	0.0	0.0	0.0	0.0	0.0	0.0	0.0
223	28	7	0.0	0.0	0.0		0.0	0.0	0.0	0.0	0.0	0.0	0.0
224	28	8	0.0	0.0	0.0	0.0	0.0	0.0	0.0		0.0	0.0	0.0
225	28	9	1.0	0.0	0.0	0.0	0.0	0.0	0.0	0.0	0.0	0.0
226	28	10	0.0	0.0	0.0	0.0		0.0	0.0	0.0	0.0	0.0	0.0
227	28	12	0.0	0.0	0.0	0.0	0.0		0.0	0.0	0.0	0.0	0.0
228	28	13	0.0	0.0	0.0	0.0	0.0	0.0	0.0	0.0	0.0		0.0
229	28	14	0.0	0.0	0.0	0.0	0.0	0.0		0.0	0.0	0.0	0.0
230	28	15	0.0	0.0	0.0	0.0	0.0	0.0	0.0	0.0		0.0	0.0
231	29	4		0.0	0.0	0.0	0.0	0.0	0.0	0.0		0.0	1.0
232	29	5	0.0		0.0	0.0	0.0	0.0	0.0	0.0		0.0	0.0
233	29	6	0.0	0.0		0.0	0.0	0.0	0.0	0.0		0.0	0.0
234	29	7	0.0	0.0	0.0		0.0	0.0	0.0	0.0		0.0	0.0
235	29	8	0.0	0.0	0.0	0.0	0.0	0.0	0.0			0.0	0.0
236	29	9	1.0	0.0	0.0	0.0	0.0	0.0	0.0	0.0		0.0
237	29	10	0.0	0.0	0.0	0.0		0.0	0.0	0.0		0.0	0.0
238	29	12	0.0	0.0	0.0	0.0	0.0		0.0	0.0		0.0	0.0
239	29	13	0.0	0.0	0.0	0.0	0.0	0.0	0.0	0.0			0.0
240	29	14	0.0	0.0	0.0	0.0	0.0	0.0		0.0		0.0	0.0
241	30	4		0.0	0.0	0.0	0.0	0.0	0.0	0.0		0.0
242	30	5	0.0		0.0	0.0	0.0	0.0	0.0	0.0		0.0
243	30	6	0.0	0.0		0.0	0.0	0.0	0.0	0.0		0.0
244	30	7	0.0	0.0	0.0		0.0	0.0	0.0	0.0		0.0
245	30	8	0.0	0.0	0.0	0.0	0.0	0.0	0.0			0.0
246	30	10	0.0	0.0	0.0	0.0		0.0	0.0	0.0		0.0
247	30	12	0.0	0.0	0.0	0.0	0.0		0.0	0.0		0.0
248	30	13	0.0	0.0	0.0	0.0	0.0	0.0	0.0	0.0
249	30	14	0.0	0.0	0.0	0.0	0.0	0.0		0.0		0.0
250	31	4		0.0	0.0	0.0	0.0	0.0	0.0	0.0	0.0	0.0
251	31	5	0.0		0.0	0.0	0.0	0.0	0.0	0.0	0.0	0.0
252	31	6	0.0	0.0		0.0	0.0	0.0	0.0	0.0	0.0	0.0
253	31	7	0.0	0.0	0.0		0.0	0.0	0.0	0.0	0.0	0.0
254	31	8	0.0	0.0	0.0	0.0	0.0	0.0	0.0		0.0	0.0
255	31	10	0.0	0.0	0.0	0.0		0.0	0.0	0.0	0.0	0.0
256	31	12	0.0	0.0	0.0	0.0	0.0		0.0	0.0	0.0	0.0
257	31	13	0.0	0.0	0.0	0.0	0.0	0.0	0.0	0.0	0.0
258	31	14	0.0	0.0	0.0	0.0	0.0	0.0		0.0	0.0	0.0
259	31	15	0.0	0.0	0.0	0.0	0.0	0.0	0.0	0.0		0.0
260	32	4		0.0	0.0	0.0	0.0	0.0	0.0	0.0		0.0
261	32	5	0.0		0.0	0.0	0.0	0.0	0.0	0.0		0.0
262	32	6	0.0	0.0		0.0	0.0	0.0	0.0	0.0		0.0
263	32	7	0.0	0.0	0.0		0.0	0.0	0.0	0.0		0.0
264	32	8	0.0	0.0	0.0	0.0	0.0	0.0	0.0			0.0
265	32	10	0.0	0.0	0.0	0.0		0.0	0.0	0.0		0.0
266	32	12	0.0	0.0	0.0	0.0	0.0		0.0	0.0		0.0
267	32	13	0.0	0.0	0.0	0.0	0.0	0.0	0.0	0.0
268	32	14	0.0	0.0	0.0	0.0	0.0	0.0		0.0		0.0
269	33	4		0.0	0.0	0.0		0.0	0.0	0.0	0.0	0.0
270	33	5	0.0		0.0	0.0		0.0	0.0	0.0	0.0	0.0
271	33	6	0.0	0.0		0.0		0.0	0.0	0.0	0.0	0.0
272	33	7	0.0	0.0	0.0			0.0	0.0	0.0	0.0	0.0
273	33	8	0.0	0.0	0.0	0.0		0.0	0.0		0.0	0.0
274	33	12	0.0	0.0	0.0	0.0			0.0	0.0	0.0	0.0
275	33	13	0.0	0.0	0.0	0.0		0.0	0.0	0.0	0.0
276	33	14	0.0	0.0	0.0	0.0		0.0		0.0	0.0	0.0
277	33	15	0.0	0.0	0.0	0.0		0.0	0.0	0.0		0.0
278	34	4		0.0	0.0	0.0	0.0	0.0		0.0		0.0
279	34	5	0.0		0.0	0.0	0.0	0.0		0.0		0.0
280	34	6	0.0	0.0		0.0	0.0	0.0		0.0		0.0
281	34	7	0.0	0.0	0.0		0.0	0.0		0.0		0.0
282	34	8	0.0	0.0	0.0	0.0	0.0	0.0				0.0
283	34	10	0.0	0.0	0.0	0.0		0.0		0.0		0.0
284	34	12	0.0	0.0	0.0	0.0	0.0			0.0		0.0
285	34	13	0.0	0.0	0.0	0.0	0.0	0.0		0.0
286	35	4		0.0	0.0	0.0	0.0	0.0	0.0	0.0		0.0
287	35	5	0.0		0.0	0.0	0.0	0.0	0.0	0.0		0.0
288	35	6	0.0	0.0		0.0	0.0	0.0	0.0	0.0		0.0
289	35	7	0.0	0.0	0.0		0.0	0.0	0.0	0.0		0.0
290	35	8	0.0	0.0	0.0	0.0	0.0	0.0	0.0			0.0
291	35	10	0.0	0.0	0.0	0.0		0.0	0.0	0.0		0.0
292	35	12	0.0	0.0	0.0	0.0	0.0		0.0	0.0		0.0
293	35	13	0.0	0.0	0.0	0.0	0.0	0.0	0.0	0.0
294	35	14	0.0	0.0	0.0	0.0	0.0	0.0		0.0		0.0
295	36	4		0.0	0.0	0.0	0.0	0.0	0.0	0.0		0.0	1.0
296	36	5	0.0		0.0	0.0	0.0	0.0	0.0	0.0		0.0	0.0
297	36	6	0.0	0.0		0.0	0.0	0.0	0.0	0.0		0.0	0.0
298	36	7	0.0	0.0	0.0		0.0	0.0	0.0	0.0		0.0	0.0
299	36	8	0.0	0.0	0.0	0.0	0.0	0.0	0.0			0.0	0.0
300	36	9	1.0	0.0	0.0	0.0	0.0	0.0	0.0	0.0		0.0
301	36	10	0.0	0.0	0.0	0.0		0.0	0.0	0.0		0.0	0.0
302	36	12	0.0	0.0	0.0	0.0	0.0		0.0	0.0		0.0	0.0
303	36	13	0.0	0.0	0.0	0.0	0.0	0.0	0.0	0.0			0.0
304	36	14	0.0	0.0	0.0	0.0	0.0	0.0		0.0		0.0	0.0
305	37	5			0.0	0.0	0.0	0.0	0.0	0.0		0.0	0.0
306	37	6		0.0		0.0	0.0	0.0	0.0	0.0		0.0	0.0
307	37	7		0.0	0.0		0.0	0.0	0.0	0.0		0.0	0.0
308	37	8		0.0	0.0	0.0	0.0	0.0	0.0			0.0	0.0
309	37	9		0.0	0.0	0.0	0.0	0.0	0.0	0.0		0.0
310	37	10		0.0	0.0	0.0		0.0	0.0	0.0		0.0	0.0
311	37	12		0.0	0.0	0.0	0.0		0.0	0.0		0.0	0.0
312	37	13		0.0	0.0	0.0	0.0	0.0	0.0	0.0			0.0
313	37	14		0.0	0.0	0.0	0.0	0.0		0.0		0.0	0.0
314	38	4		0.0	0.0		0.0	0.0	0.0	0.0		0.0	0.0
315	38	5	0.0		0.0		0.0	0.0	0.0	0.0		0.0	0.0
316	38	6	0.0	0.0			0.0	0.0	0.0	0.0		0.0	0.0
317	38	8	0.0	0.0	0.0		0.0	0.0	0.0			0.0	0.0
318	38	9	0.0	0.0	0.0		0.0	0.0	0.0	0.0		0.0
319	38	10	0.0	0.0	0.0			0.0	0.0	0.0		0.0	0.0
320	38	12	0.0	0.0	0.0		0.0		0.0	0.0		0.0	0.0
321	38	13	0.0	0.0	0.0		0.0	0.0	0.0	0.0			0.0
322	38	14	0.0	0.0	0.0		0.0	0.0		0.0		0.0	0.0
323	39	4		0.0	0.0		0.0	0.0	0.0	0.0		0.0	0.0
324	39	5	0.0		0.0		0.0	0.0	0.0	0.0		0.0	0.0
325	39	6	0.0	0.0			0.0	0.0	0.0	0.0		0.0	0.0
326	39	8	0.0	0.0	0.0		0.0	0.0	0.0			0.0	0.0
327	39	9	0.0	0.0	0.0		0.0	0.0	0.0	0.0		0.0
328	39	10	0.0	0.0	0.0			0.0	0.0	0.0		0.0	0.0
329	39	12	0.0	0.0	0.0		0.0		0.0	0.0		0.0	0.0
330	39	13	0.0	0.0	0.0		0.0	0.0	0.0	0.0			0.0
331	39	14	0.0	0.0	0.0		0.0	0.0		0.0		0.0	0.0
332	40	4		0.0	0.0		0.0	0.0	0.0	1.0			0.0
333	40	5	0.0		0.0		0.0	0.0	0.0	0.0			0.0
334	40	6	0.0	0.0			0.0	0.0	0.0	0.0			0.0
335	40	8	1.0	0.0	0.0		0.0	0.0	0.0				0.0
336	40	9	0.0	0.0	0.0		0.0	0.0	0.0	0.0
337	40	10	0.0	0.0	0.0			0.0	0.0	0.0			0.0
338	40	12	0.0	0.0	0.0		0.0		0.0	0.0			0.0
339	40	14	0.0	0.0	0.0		0.0	0.0		0.0			0.0
340	41	4		0.0	0.0	0.0	0.0	0.0	0.0	0.0		0.0	0.0
341	41	5	0.0		0.0	0.0	0.0	0.0	0.0	0.0		0.0	0.0
342	41	6	0.0	0.0		0.0	0.0	0.0	0.0	0.0		0.0	0.0
343	41	7	0.0	0.0	0.0		0.0	0.0	0.0	0.0		0.0	0.0
344	41	8	0.0	0.0	0.0	0.0	0.0	0.0	0.0			0.0	0.0
345	41	9	0.0	0.0	0.0	0.0	0.0	0.0	0.0	0.0		0.0
346	41	10	0.0	0.0	0.0	0.0		0.0	0.0	0.0		0.0	0.0
347	41	12	0.0	0.0	0.0	0.0	0.0		0.0	0.0		0.0	0.0
348	41	13	0.0	0.0	0.0	0.0	0.0	0.0	0.0	0.0			0.0
349	41	14	0.0	0.0	0.0	0.0	0.0	0.0		0.0		0.0	0.0
350	42	4		0.0	0.0	0.0	0.0	0.0	0.0	0.0		0.0	0.0
351	42	5	0.0		0.0	0.0	0.0	0.0	0.0	0.0		0.0	0.0
352	42	6	0.0	0.0		0.0	0.0	0.0	0.0	0.0		0.0	0.0
353	42	7	0.0	0.0	0.0		0.0	0.0	0.0	0.0		0.0	0.0
354	42	8	0.0	0.0	0.0	0.0	0.0	0.0	0.0			0.0	0.0
355	42	9	0.0	0.0	0.0	0.0	0.0	0.0	0.0	0.0		0.0
356	42	10	0.0	0.0	0.0	0.0		0.0	0.0	0.0		0.0	0.0
357	42	12	0.0	0.0	0.0	0.0	0.0		0.0	0.0		0.0	0.0
358	42	13	0.0	0.0	0.0	0.0	0.0	0.0	0.0	0.0			0.0
359	42	14	0.0	0.0	0.0	0.0	0.0	0.0		0.0		0.0	0.0
360	43	4		0.0	0.0	0.0	0.0	0.0	0.0	0.0		0.0	0.0
361	43	5	0.0		0.0	0.0	0.0	0.0	0.0	0.0		0.0	0.0
362	43	6	0.0	0.0		0.0	0.0	0.0	0.0	0.0		0.0	0.0
363	43	7	0.0	0.0	0.0		0.0	0.0	0.0	0.0		0.0	0.0
364	43	8	0.0	0.0	0.0	0.0	0.0	0.0	0.0			0.0	0.0
365	43	9	0.0	0.0	0.0	0.0	0.0	0.0	0.0	0.0		0.0
366	43	10	0.0	0.0	0.0	0.0		0.0	0.0	0.0		0.0	0.0
367	43	12	0.0	0.0	0.0	0.0	0.0		0.0	0.0		0.0	0.0
368	43	13	0.0	0.0	0.0	0.0	0.0	0.0	0.0	0.0			0.0
369	43	14	0.0	0.0	0.0	0.0	0.0	0.0		0.0		0.0	0.0
370	44	4		0.0	0.0		0.0	0.0	0.0	0.0		0.0	0.0
371	44	5	0.0		0.0		0.0	0.0	0.0	0.0		0.0	0.0
372	44	6	0.0	0.0			0.0	0.0	0.0	0.0		0.0	0.0
373	44	8	0.0	0.0	0.0		0.0	0.0	0.0			0.0	0.0
374	44	9	0.0	0.0	0.0		0.0	0.0	0.0	0.0		0.0
375	44	10	0.0	0.0	0.0			0.0	0.0	0.0		0.0	0.0
376	44	12	0.0	0.0	0.0		0.0		0.0	0.0		0.0	0.0
377	44	13	0.0	0.0	0.0		0.0	0.0	0.0	0.0			0.0
378	44	14	0.0	0.0	0.0		0.0	0.0		0.0		0.0	0.0
379	45	4		0.0	0.0		0.0	0.0	0.0	0.0		0.0	0.0
380	45	5	0.0		0.0		0.0	0.0	0.0	0.0		0.0	0.0
381	45	6	0.0	0.0			0.0	0.0	0.0	0.0		0.0	0.0
382	45	8	0.0	0.0	0.0		0.0	0.0	0.0			0.0	0.0
383	45	9	0.0	0.0	0.0		0.0	0.0	0.0	0.0		0.0
384	45	10	0.0	0.0	0.0			0.0	0.0	0.0		0.0	0.0
385	45	12	0.0	0.0	0.0		0.0		0.0	0.0		0.0	0.0
386	45	13	0.0	0.0	0.0		0.0	0.0	0.0	0.0			0.0
387	45	14	0.0	0.0	0.0		0.0	0.0		0.0		0.0	0.0
388	46	5			0.0		0.0	0.0	0.0	0.0		0.0	0.0
389	46	6		0.0			0.0	0.0	0.0	0.0		0.0	0.0
390	46	8		0.0	0.0		0.0	0.0	0.0			0.0	0.0
391	46	9		0.0	0.0		0.0	0.0	0.0	0.0		0.0
392	46	10		0.0	0.0			0.0	0.0	0.0		0.0	0.0
393	46	12		0.0	0.0		0.0		0.0	0.0		0.0	0.0
394	46	13		0.0	0.0		0.0	0.0	0.0	0.0			0.0
395	46	14		0.0	0.0		0.0	0.0		0.0		0.0	0.0
396	47	5			0.0	0.0	0.0	0.0	0.0	0.0		0.0	0.0
397	47	6		0.0		0.0	0.0	0.0	0.0	0.0		0.0	0.0
398	47	7		0.0	0.0		1.0	0.0	0.0	0.0		0.0	0.0
399	47	8		0.0	0.0	0.0	0.0	0.0	0.0			0.0	0.0
400	47	9		0.0	0.0	0.0	0.0	0.0	0.0	0.0		0.0
401	47	10		0.0	0.0	1.0		0.0	0.0	0.0		0.0	0.0
402	47	12		0.0	0.0	0.0	0.0		0.0	0.0		0.0	0.0
403	47	13		0.0	0.0	0.0	0.0	0.0	0.0	0.0			0.0
404	47	14		0.0	0.0	0.0	0.0	0.0		0.0		0.0	0.0
405	48	5			0.0		0.0	0.0	0.0			0.0	0.0
406	48	6		0.0			0.0	0.0	0.0			0.0	0.0
407	48	9		0.0	0.0		0.0	0.0	0.0			0.0
408	48	10		0.0	0.0			0.0	0.0			0.0	0.0
409	48	12		0.0	0.0		0.0		0.0			0.0	0.0
410	48	13		0.0	0.0		0.0	0.0	0.0				0.0
411	48	14		0.0	0.0		0.0	0.0				0.0	0.0
412	49	5			0.0	0.0	0.0	0.0	0.0	0.0		0.0	0.0
413	49	6		0.0		0.0	0.0	0.0	0.0	0.0		0.0	0.0
414	49	7		0.0	0.0		0.0	0.0	0.0	0.0		0.0	0.0
415	49	8		0.0	0.0	0.0	0.0	0.0	0.0			0.0	0.0
416	49	9		0.0	0.0	0.0	0.0	0.0	0.0	0.0		0.0
417	49	10		0.0	0.0	0.0		0.0	0.0	0.0		0.0	0.0
418	49	12		0.0	0.0	0.0	0.0		0.0	0.0		0.0	0.0
419	49	13		0.0	0.0	0.0	0.0	0.0	0.0	0.0			0.0
420	49	14		0.0	0.0	0.0	0.0	0.0		0.0		0.0	0.0
421	50	4		0.0	0.0	0.0	0.0	0.0	0.0	0.0		0.0	0.0
422	50	5	0.0		0.0	0.0	0.0	0.0	0.0	0.0		0.0	0.0
423	50	6	0.0	0.0		0.0	0.0	0.0	0.0	0.0		0.0	0.0
424	50	7	0.0	0.0	0.0		0.0	0.0	0.0	0.0		0.0	0.0
425	50	8	0.0	0.0	0.0	0.0	0.0	0.0	0.0			0.0	0.0
426	50	9	0.0	0.0	0.0	0.0	0.0	0.0	0.0	0.0		0.0
427	50	10	0.0	0.0	0.0	0.0		0.0	0.0	0.0		0.0	0.0
428	50	12	0.0	0.0	0.0	0.0	0.0		0.0	0.0		0.0	0.0
429	50	13	0.0	0.0	0.0	0.0	0.0	0.0	0.0	0.0			0.0
430	50	14	0.0	0.0	0.0	0.0	0.0	0.0		0.0		0.0	0.0
431	51	5			0.0		0.0	0.0	0.0			0.0	0.0
432	51	6		0.0			0.0	0.0	0.0			0.0	0.0
433	51	9		0.0	0.0		0.0	0.0	0.0			0.0
434	51	10		0.0	0.0			0.0	0.0			0.0	0.0
435	51	12		0.0	0.0		0.0		0.0			0.0	0.0
436	51	13		0.0	0.0		0.0	0.0	0.0				0.0
437	51	14		0.0	0.0		0.0	0.0				0.0	0.0
