## Supplementary material for "The BumbleBox: An open-source platform for quantifying behavior in bumblebee colonies": Sample BumbleBox Data Output: bumblebox-01_2023-10-28_04-55-02_averages.csv

filename	ID	average distance from center	average speed	frames tracked in video
bumblebox-01_2023-10-28_04-55-02	0	325.0	60.0	18
bumblebox-01_2023-10-28_04-55-02	1	256.0	4.0	51
bumblebox-01_2023-10-28_04-55-02	3	967.0	0.0	52
bumblebox-01_2023-10-28_04-55-02	4	206.0	30.0	34
bumblebox-01_2023-10-28_04-55-02	5	898.0	54.0	46
bumblebox-01_2023-10-28_04-55-02	6	467.0	30.0	8
bumblebox-01_2023-10-28_04-55-02	7	944.0	59.0	52
bumblebox-01_2023-10-28_04-55-02	10	1077.0	43.0	51
bumblebox-01_2023-10-28_04-55-02	12	559.0	8.0	52
bumblebox-01_2023-10-28_04-55-02	14	1098.0	0.0	47
bumblebox-01_2023-10-28_04-55-02	15	696.0	46.0	10
