## Supplementary material for "The BumbleBox: An open-source platform for quantifying behavior in bumblebee colonies": Sample BumbleBox Data Output: bumblebox-01_2023-10-28_04-55-02_contacts.csv

	frame	ID	0	1	3	5	7	10	12	14	4	6	15
0	0	0		1.0	0.0	0.0	0.0	0.0	0.0	0.0
1	0	1	1.0		0.0	0.0	0.0	0.0	0.0	0.0
2	0	3	0.0	0.0		0.0	0.0	0.0	0.0	1.0
3	0	5	0.0	0.0	0.0		0.0	0.0	0.0	0.0
4	0	7	0.0	0.0	0.0	0.0		0.0	0.0	0.0
5	0	10	0.0	0.0	0.0	0.0	0.0		0.0	0.0
6	0	12	0.0	0.0	0.0	0.0	0.0	0.0		0.0
7	0	14	0.0	0.0	1.0	0.0	0.0	0.0	0.0
8	1	0		1.0	0.0	0.0	0.0	0.0	0.0	0.0
9	1	1	1.0		0.0	0.0	0.0	0.0	0.0	0.0
10	1	3	0.0	0.0		0.0	0.0	0.0	0.0	1.0
11	1	5	0.0	0.0	0.0		0.0	0.0	0.0	0.0
12	1	7	0.0	0.0	0.0	0.0		0.0	0.0	0.0
13	1	10	0.0	0.0	0.0	0.0	0.0		0.0	0.0
14	1	12	0.0	0.0	0.0	0.0	0.0	0.0		0.0
15	1	14	0.0	0.0	1.0	0.0	0.0	0.0	0.0
16	2	0		1.0	0.0	0.0	0.0	0.0	0.0	0.0
17	2	1	1.0		0.0	0.0	0.0	0.0	0.0	0.0
18	2	3	0.0	0.0		0.0	0.0	0.0	0.0	1.0
19	2	5	0.0	0.0	0.0		0.0	0.0	0.0	0.0
20	2	7	0.0	0.0	0.0	0.0		0.0	0.0	0.0
21	2	10	0.0	0.0	0.0	0.0	0.0		0.0	0.0
22	2	12	0.0	0.0	0.0	0.0	0.0	0.0		0.0
23	2	14	0.0	0.0	1.0	0.0	0.0	0.0	0.0
24	3	1			0.0	0.0	0.0	0.0	0.0	0.0
25	3	3		0.0		0.0	0.0	0.0	0.0	1.0
26	3	5		0.0	0.0		0.0	0.0	0.0	0.0
27	3	7		0.0	0.0	0.0		0.0	0.0	0.0
28	3	10		0.0	0.0	0.0	0.0		0.0	0.0
29	3	12		0.0	0.0	0.0	0.0	0.0		0.0
30	3	14		0.0	1.0	0.0	0.0	0.0	0.0
31	4	1			0.0	0.0	0.0	0.0	0.0	0.0
32	4	3		0.0		0.0	0.0	0.0	0.0	1.0
33	4	5		0.0	0.0		0.0	0.0	0.0	0.0
34	4	7		0.0	0.0	0.0		0.0	0.0	0.0
35	4	10		0.0	0.0	0.0	0.0		0.0	0.0
36	4	12		0.0	0.0	0.0	0.0	0.0		0.0
37	4	14		0.0	1.0	0.0	0.0	0.0	0.0
38	5	1			0.0	0.0	0.0	0.0	0.0	0.0	0.0
39	5	3		0.0		0.0	0.0	0.0	0.0	1.0	0.0
40	5	4		0.0	0.0	0.0	0.0	0.0	0.0	0.0
41	5	5		0.0	0.0		0.0	0.0	0.0	0.0	0.0
42	5	7		0.0	0.0	0.0		0.0	0.0	0.0	0.0
43	5	10		0.0	0.0	0.0	0.0		0.0	0.0	0.0
44	5	12		0.0	0.0	0.0	0.0	0.0		0.0	0.0
45	5	14		0.0	1.0	0.0	0.0	0.0	0.0		0.0
46	6	1			0.0	0.0	0.0	0.0	0.0	0.0
47	6	3		0.0		0.0	0.0	0.0	0.0	1.0
48	6	5		0.0	0.0		0.0	0.0	0.0	0.0
49	6	7		0.0	0.0	0.0		0.0	0.0	0.0
50	6	10		0.0	0.0	0.0	0.0		0.0	0.0
51	6	12		0.0	0.0	0.0	0.0	0.0		0.0
52	6	14		0.0	1.0	0.0	0.0	0.0	0.0
53	7	0		1.0	0.0	0.0	0.0	0.0	0.0	0.0
54	7	1	1.0		0.0	0.0	0.0	0.0	0.0	0.0
55	7	3	0.0	0.0		0.0	0.0	0.0	0.0	1.0
56	7	5	0.0	0.0	0.0		0.0	0.0	0.0	0.0
57	7	7	0.0	0.0	0.0	0.0		0.0	0.0	0.0
58	7	10	0.0	0.0	0.0	0.0	0.0		0.0	0.0
59	7	12	0.0	0.0	0.0	0.0	0.0	0.0		0.0
60	7	14	0.0	0.0	1.0	0.0	0.0	0.0	0.0
61	8	1			0.0	0.0	0.0	0.0	0.0		0.0
62	8	3		0.0		0.0	0.0	0.0	0.0		0.0
63	8	4		0.0	0.0	0.0	0.0	0.0	0.0
64	8	5		0.0	0.0		0.0	0.0	0.0		0.0
65	8	7		0.0	0.0	0.0		0.0	0.0		0.0
66	8	10		0.0	0.0	0.0	0.0		0.0		0.0
67	8	12		0.0	0.0	0.0	0.0	0.0			0.0
68	9	1			0.0	0.0	0.0	0.0	0.0	0.0	0.0
69	9	3		0.0		0.0	0.0	0.0	0.0	1.0	0.0
70	9	4		0.0	0.0	0.0	0.0	0.0	0.0	0.0
71	9	5		0.0	0.0		0.0	0.0	0.0	0.0	0.0
72	9	7		0.0	0.0	0.0		1.0	0.0	0.0	0.0
73	9	10		0.0	0.0	0.0	1.0		0.0	0.0	0.0
74	9	12		0.0	0.0	0.0	0.0	0.0		0.0	0.0
75	9	14		0.0	1.0	0.0	0.0	0.0	0.0		0.0
76	10	1			0.0	0.0	0.0		0.0	0.0	0.0
77	10	3		0.0		0.0	0.0		0.0	1.0	0.0
78	10	4		0.0	0.0	0.0	0.0		0.0	0.0
79	10	5		0.0	0.0		0.0		0.0	0.0	0.0
80	10	7		0.0	0.0	0.0			0.0	0.0	0.0
81	10	12		0.0	0.0	0.0	0.0			0.0	0.0
82	10	14		0.0	1.0	0.0	0.0		0.0		0.0
83	11	1			0.0	0.0	0.0	0.0	0.0	0.0	0.0
84	11	3		0.0		0.0	0.0	0.0	0.0	1.0	0.0
85	11	4		0.0	0.0	0.0	0.0	0.0	0.0	0.0
86	11	5		0.0	0.0		0.0	0.0	0.0	0.0	0.0
87	11	7		0.0	0.0	0.0		1.0	0.0	0.0	0.0
88	11	10		0.0	0.0	0.0	1.0		0.0	0.0	0.0
89	11	12		0.0	0.0	0.0	0.0	0.0		0.0	0.0
90	11	14		0.0	1.0	0.0	0.0	0.0	0.0		0.0
91	12	1			0.0	0.0	0.0	0.0	0.0	0.0	0.0
92	12	3		0.0		0.0	0.0	0.0	0.0	1.0	0.0
93	12	4		0.0	0.0	0.0	0.0	0.0	0.0	0.0
94	12	5		0.0	0.0		0.0	0.0	0.0	0.0	0.0
95	12	7		0.0	0.0	0.0		1.0	0.0	0.0	0.0
96	12	10		0.0	0.0	0.0	1.0		0.0	0.0	0.0
97	12	12		0.0	0.0	0.0	0.0	0.0		0.0	0.0
98	12	14		0.0	1.0	0.0	0.0	0.0	0.0		0.0
99	13	1			0.0	0.0	0.0	0.0	0.0	0.0	0.0
100	13	3		0.0		0.0	0.0	0.0	0.0	1.0	0.0
101	13	4		0.0	0.0	0.0	0.0	0.0	0.0	0.0
102	13	5		0.0	0.0		0.0	0.0	0.0	0.0	0.0
103	13	7		0.0	0.0	0.0		1.0	0.0	0.0	0.0
104	13	10		0.0	0.0	0.0	1.0		0.0	0.0	0.0
105	13	12		0.0	0.0	0.0	0.0	0.0		0.0	0.0
106	13	14		0.0	1.0	0.0	0.0	0.0	0.0		0.0
107	14	1			0.0	0.0	0.0	0.0	0.0	0.0	0.0
108	14	3		0.0		0.0	0.0	0.0	0.0	1.0	0.0
109	14	4		0.0	0.0	0.0	0.0	0.0	0.0	0.0
110	14	5		0.0	0.0		0.0	0.0	0.0	0.0	0.0
111	14	7		0.0	0.0	0.0		0.0	0.0	0.0	0.0
112	14	10		0.0	0.0	0.0	0.0		0.0	0.0	0.0
113	14	12		0.0	0.0	0.0	0.0	0.0		0.0	0.0
114	14	14		0.0	1.0	0.0	0.0	0.0	0.0		0.0
115	15	1			0.0	0.0	0.0	0.0	0.0	0.0	0.0	0.0
116	15	3		0.0		0.0	0.0	0.0	0.0	1.0	0.0	0.0
117	15	4		0.0	0.0	0.0	0.0	0.0	0.0	0.0		0.0
118	15	5		0.0	0.0		0.0	0.0	0.0	0.0	0.0	0.0
119	15	6		0.0	0.0	0.0	0.0	0.0	0.0	0.0	0.0
120	15	7		0.0	0.0	0.0		0.0	0.0	0.0	0.0	0.0
121	15	10		0.0	0.0	0.0	0.0		0.0	0.0	0.0	0.0
122	15	12		0.0	0.0	0.0	0.0	0.0		0.0	0.0	0.0
123	15	14		0.0	1.0	0.0	0.0	0.0	0.0		0.0	0.0
124	16	1			0.0	0.0	0.0	0.0	0.0	0.0	0.0	0.0
125	16	3		0.0		0.0	0.0	0.0	0.0	1.0	0.0	0.0
126	16	4		0.0	0.0	0.0	0.0	0.0	0.0	0.0		0.0
127	16	5		0.0	0.0		0.0	0.0	0.0	0.0	0.0	0.0
128	16	6		0.0	0.0	0.0	0.0	0.0	0.0	0.0	0.0
129	16	7		0.0	0.0	0.0		0.0	0.0	0.0	0.0	0.0
130	16	10		0.0	0.0	0.0	0.0		0.0	0.0	0.0	0.0
131	16	12		0.0	0.0	0.0	0.0	0.0		0.0	0.0	0.0
132	16	14		0.0	1.0	0.0	0.0	0.0	0.0		0.0	0.0
133	17	1			0.0	0.0	0.0	0.0	0.0	0.0	0.0	0.0
134	17	3		0.0		0.0	0.0	0.0	0.0	1.0	0.0	0.0
135	17	4		0.0	0.0	0.0	0.0	0.0	0.0	0.0		0.0
136	17	5		0.0	0.0		0.0	0.0	0.0	0.0	0.0	0.0
137	17	6		0.0	0.0	0.0	0.0	0.0	0.0	0.0	0.0
138	17	7		0.0	0.0	0.0		0.0	0.0	0.0	0.0	0.0
139	17	10		0.0	0.0	0.0	0.0		0.0	0.0	0.0	0.0
140	17	12		0.0	0.0	0.0	0.0	0.0		0.0	0.0	0.0
141	17	14		0.0	1.0	0.0	0.0	0.0	0.0		0.0	0.0
142	18	1			0.0	0.0	0.0	0.0	0.0		0.0	0.0
143	18	3		0.0		0.0	0.0	0.0	0.0		0.0	0.0
144	18	4		0.0	0.0	0.0	0.0	0.0	0.0			0.0
145	18	5		0.0	0.0		0.0	0.0	0.0		0.0	0.0
146	18	6		0.0	0.0	0.0	0.0	0.0	0.0		0.0
147	18	7		0.0	0.0	0.0		0.0	0.0		0.0	0.0
148	18	10		0.0	0.0	0.0	0.0		0.0		0.0	0.0
149	18	12		0.0	0.0	0.0	0.0	0.0			0.0	0.0
150	19	1			0.0	0.0	0.0	0.0	0.0	0.0		0.0
151	19	3		0.0		0.0	0.0	0.0	0.0	1.0		0.0
152	19	5		0.0	0.0		1.0	1.0	0.0	0.0		0.0
153	19	6		0.0	0.0	0.0	0.0	0.0	0.0	0.0
154	19	7		0.0	0.0	1.0		1.0	0.0	0.0		0.0
155	19	10		0.0	0.0	1.0	1.0		0.0	0.0		0.0
156	19	12		0.0	0.0	0.0	0.0	0.0		0.0		0.0
157	19	14		0.0	1.0	0.0	0.0	0.0	0.0			0.0
158	20	1			0.0	0.0	0.0	0.0	0.0	0.0		0.0
159	20	3		0.0		0.0	0.0	0.0	0.0	1.0		0.0
160	20	5		0.0	0.0		0.0	0.0	0.0	0.0		0.0
161	20	6		0.0	0.0	0.0	0.0	0.0	0.0	0.0
162	20	7		0.0	0.0	0.0		0.0	0.0	0.0		0.0
163	20	10		0.0	0.0	0.0	0.0		0.0	0.0		0.0
164	20	12		0.0	0.0	0.0	0.0	0.0		0.0		0.0
165	20	14		0.0	1.0	0.0	0.0	0.0	0.0			0.0
166	21	1			0.0		0.0	0.0	0.0	0.0		0.0
167	21	3		0.0			0.0	0.0	0.0	1.0		0.0
168	21	6		0.0	0.0		0.0	0.0	0.0	0.0
169	21	7		0.0	0.0			0.0	0.0	0.0		0.0
170	21	10		0.0	0.0		0.0		0.0	0.0		0.0
171	21	12		0.0	0.0		0.0	0.0		0.0		0.0
172	21	14		0.0	1.0		0.0	0.0	0.0			0.0
173	22	1			0.0	0.0	0.0	0.0	0.0
174	22	3		0.0		0.0	0.0	0.0	0.0
175	22	5		0.0	0.0		0.0	0.0	0.0
176	22	7		0.0	0.0	0.0		0.0	0.0
177	22	10		0.0	0.0	0.0	0.0		0.0
178	22	12		0.0	0.0	0.0	0.0	0.0
179	23	1			0.0	0.0	0.0	0.0	0.0	0.0			0.0
180	23	3		0.0		0.0	0.0	0.0	0.0	1.0			0.0
181	23	5		0.0	0.0		0.0	0.0	0.0	0.0			0.0
182	23	7		0.0	0.0	0.0		0.0	0.0	0.0			0.0
183	23	10		0.0	0.0	0.0	0.0		0.0	0.0			0.0
184	23	12		0.0	0.0	0.0	0.0	0.0		0.0			0.0
185	23	14		0.0	1.0	0.0	0.0	0.0	0.0				0.0
186	23	15		0.0	0.0	0.0	0.0	0.0	0.0	0.0
187	24	0		0.0	0.0	0.0	0.0	0.0	0.0	0.0			0.0
188	24	1	0.0		0.0	0.0	0.0	0.0	0.0	0.0			0.0
189	24	3	0.0	0.0		0.0	0.0	0.0	0.0	1.0			0.0
190	24	5	0.0	0.0	0.0		0.0	0.0	0.0	0.0			0.0
191	24	7	0.0	0.0	0.0	0.0		0.0	0.0	0.0			0.0
192	24	10	0.0	0.0	0.0	0.0	0.0		0.0	0.0			0.0
193	24	12	0.0	0.0	0.0	0.0	0.0	0.0		0.0			0.0
194	24	14	0.0	0.0	1.0	0.0	0.0	0.0	0.0				0.0
195	24	15	0.0	0.0	0.0	0.0	0.0	0.0	0.0	0.0
196	25	0		0.0	0.0	0.0	0.0	0.0	0.0	0.0			0.0
197	25	1	0.0		0.0	0.0	0.0	0.0	0.0	0.0			0.0
198	25	3	0.0	0.0		0.0	0.0	0.0	0.0	1.0			0.0
199	25	5	0.0	0.0	0.0		0.0	0.0	0.0	0.0			0.0
200	25	7	0.0	0.0	0.0	0.0		0.0	0.0	0.0			0.0
201	25	10	0.0	0.0	0.0	0.0	0.0		0.0	0.0			0.0
202	25	12	0.0	0.0	0.0	0.0	0.0	0.0		0.0			1.0
203	25	14	0.0	0.0	1.0	0.0	0.0	0.0	0.0				0.0
204	25	15	0.0	0.0	0.0	0.0	0.0	0.0	1.0	0.0
205	26	0		0.0	0.0	0.0	0.0	0.0	0.0	0.0	0.0		0.0
206	26	1	0.0		0.0	0.0	0.0	0.0	0.0	0.0	0.0		0.0
207	26	3	0.0	0.0		0.0	0.0	0.0	0.0	1.0	0.0		0.0
208	26	4	0.0	0.0	0.0	0.0	0.0	0.0	0.0	0.0			0.0
209	26	5	0.0	0.0	0.0		1.0	0.0	0.0	0.0	0.0		0.0
210	26	7	0.0	0.0	0.0	1.0		0.0	0.0	0.0	0.0		0.0
211	26	10	0.0	0.0	0.0	0.0	0.0		0.0	0.0	0.0		0.0
212	26	12	0.0	0.0	0.0	0.0	0.0	0.0		0.0	0.0		1.0
213	26	14	0.0	0.0	1.0	0.0	0.0	0.0	0.0		0.0		0.0
214	26	15	0.0	0.0	0.0	0.0	0.0	0.0	1.0	0.0	0.0
215	27	1			0.0	0.0	0.0	0.0	0.0	0.0	0.0		0.0
216	27	3		0.0		0.0	0.0	0.0	0.0	1.0	0.0		0.0
217	27	4		0.0	0.0	0.0	0.0	0.0	0.0	0.0			0.0
218	27	5		0.0	0.0		1.0	0.0	0.0	0.0	0.0		0.0
219	27	7		0.0	0.0	1.0		0.0	0.0	0.0	0.0		0.0
220	27	10		0.0	0.0	0.0	0.0		0.0	0.0	0.0		0.0
221	27	12		0.0	0.0	0.0	0.0	0.0		0.0	0.0		0.0
222	27	14		0.0	1.0	0.0	0.0	0.0	0.0		0.0		0.0
223	27	15		0.0	0.0	0.0	0.0	0.0	0.0	0.0	0.0
224	28	1			0.0	0.0	0.0	0.0	0.0		0.0		0.0
225	28	3		0.0		0.0	0.0	0.0	0.0		0.0		0.0
226	28	4		0.0	0.0	0.0	0.0	0.0	0.0				0.0
227	28	5		0.0	0.0		0.0	0.0	0.0		0.0		0.0
228	28	7		0.0	0.0	0.0		0.0	0.0		0.0		0.0
229	28	10		0.0	0.0	0.0	0.0		0.0		0.0		0.0
230	28	12		0.0	0.0	0.0	0.0	0.0			0.0		1.0
231	28	15		0.0	0.0	0.0	0.0	0.0	1.0		0.0
232	29	1			0.0		0.0	0.0	0.0	0.0	0.0		0.0
233	29	3		0.0			0.0	0.0	0.0	1.0	0.0		0.0
234	29	4		0.0	0.0		0.0	0.0	0.0	0.0			0.0
235	29	7		0.0	0.0			0.0	0.0	0.0	0.0		0.0
236	29	10		0.0	0.0		0.0		0.0	0.0	0.0		0.0
237	29	12		0.0	0.0		0.0	0.0		0.0	0.0		1.0
238	29	14		0.0	1.0		0.0	0.0	0.0		0.0		0.0
239	29	15		0.0	0.0		0.0	0.0	1.0	0.0	0.0
240	30	0		0.0	0.0		0.0	0.0	0.0	0.0	0.0		0.0
241	30	1	0.0		0.0		0.0	0.0	0.0	0.0	0.0		0.0
242	30	3	0.0	0.0			0.0	0.0	0.0	1.0	0.0		0.0
243	30	4	0.0	0.0	0.0		0.0	0.0	0.0	0.0			0.0
244	30	7	0.0	0.0	0.0			0.0	0.0	0.0	0.0		0.0
245	30	10	0.0	0.0	0.0		0.0		0.0	0.0	0.0		0.0
246	30	12	0.0	0.0	0.0		0.0	0.0		0.0	0.0		0.0
247	30	14	0.0	0.0	1.0		0.0	0.0	0.0		0.0		0.0
248	30	15	0.0	0.0	0.0		0.0	0.0	0.0	0.0	0.0
249	31	0		0.0	0.0	0.0	0.0	0.0	0.0	0.0	0.0		0.0
250	31	1	0.0		0.0	0.0	0.0	0.0	0.0	0.0	0.0		0.0
251	31	3	0.0	0.0		0.0	0.0	0.0	0.0	1.0	0.0		0.0
252	31	4	0.0	0.0	0.0	0.0	0.0	0.0	0.0	0.0			0.0
253	31	5	0.0	0.0	0.0		0.0	0.0	0.0	0.0	0.0		0.0
254	31	7	0.0	0.0	0.0	0.0		0.0	0.0	0.0	0.0		0.0
255	31	10	0.0	0.0	0.0	0.0	0.0		0.0	0.0	0.0		0.0
256	31	12	0.0	0.0	0.0	0.0	0.0	0.0		0.0	0.0		0.0
257	31	14	0.0	0.0	1.0	0.0	0.0	0.0	0.0		0.0		0.0
258	31	15	0.0	0.0	0.0	0.0	0.0	0.0	0.0	0.0	0.0
259	32	0		0.0	0.0	0.0	0.0	0.0	0.0	0.0	0.0
260	32	1	0.0		0.0	0.0	0.0	0.0	0.0	0.0	0.0
261	32	3	0.0	0.0		0.0	0.0	0.0	0.0	1.0	0.0
262	32	4	0.0	0.0	0.0	0.0	0.0	0.0	0.0	0.0
263	32	5	0.0	0.0	0.0		0.0	0.0	0.0	0.0	0.0
264	32	7	0.0	0.0	0.0	0.0		0.0	0.0	0.0	0.0
265	32	10	0.0	0.0	0.0	0.0	0.0		0.0	0.0	0.0
266	32	12	0.0	0.0	0.0	0.0	0.0	0.0		0.0	0.0
267	32	14	0.0	0.0	1.0	0.0	0.0	0.0	0.0		0.0
268	33	0		0.0	0.0	0.0	0.0	0.0	0.0	0.0	0.0
269	33	1	0.0		0.0	0.0	0.0	0.0	0.0	0.0	0.0
270	33	3	0.0	0.0		0.0	0.0	0.0	0.0	1.0	0.0
271	33	4	0.0	0.0	0.0	0.0	0.0	0.0	0.0	0.0
272	33	5	0.0	0.0	0.0		1.0	0.0	0.0	0.0	0.0
273	33	7	0.0	0.0	0.0	1.0		0.0	0.0	0.0	0.0
274	33	10	0.0	0.0	0.0	0.0	0.0		0.0	0.0	0.0
275	33	12	0.0	0.0	0.0	0.0	0.0	0.0		0.0	0.0
276	33	14	0.0	0.0	1.0	0.0	0.0	0.0	0.0		0.0
277	34	0		0.0	0.0	0.0	0.0	0.0	0.0	0.0	0.0
278	34	1	0.0		0.0	0.0	0.0	0.0	0.0	0.0	0.0
279	34	3	0.0	0.0		0.0	0.0	0.0	0.0	1.0	0.0
280	34	4	0.0	0.0	0.0	0.0	0.0	0.0	0.0	0.0
281	34	5	0.0	0.0	0.0		0.0	0.0	0.0	0.0	0.0
282	34	7	0.0	0.0	0.0	0.0		0.0	0.0	0.0	0.0
283	34	10	0.0	0.0	0.0	0.0	0.0		0.0	0.0	0.0
284	34	12	0.0	0.0	0.0	0.0	0.0	0.0		0.0	0.0
285	34	14	0.0	0.0	1.0	0.0	0.0	0.0	0.0		0.0
286	35	1			0.0	0.0	0.0	0.0	0.0	0.0	0.0
287	35	3		0.0		0.0	0.0	0.0	0.0	1.0	0.0
288	35	4		0.0	0.0	0.0	0.0	0.0	0.0	0.0
289	35	5		0.0	0.0		0.0	0.0	0.0	0.0	0.0
290	35	7		0.0	0.0	0.0		0.0	0.0	0.0	0.0
291	35	10		0.0	0.0	0.0	0.0		0.0	0.0	0.0
292	35	12		0.0	0.0	0.0	0.0	0.0		0.0	0.0
293	35	14		0.0	1.0	0.0	0.0	0.0	0.0		0.0
294	36	1			0.0	0.0	0.0	0.0	0.0	0.0	0.0
295	36	3		0.0		0.0	0.0	0.0	0.0	1.0	0.0
296	36	4		0.0	0.0	0.0	0.0	0.0	0.0	0.0
297	36	5		0.0	0.0		0.0	0.0	0.0	0.0	0.0
298	36	7		0.0	0.0	0.0		0.0	0.0	0.0	0.0
299	36	10		0.0	0.0	0.0	0.0		0.0	0.0	0.0
300	36	12		0.0	0.0	0.0	0.0	0.0		0.0	0.0
301	36	14		0.0	1.0	0.0	0.0	0.0	0.0		0.0
302	37	1			0.0	0.0	0.0	0.0	0.0	0.0	1.0
303	37	3		0.0		0.0	0.0	0.0	0.0	1.0	0.0
304	37	4		1.0	0.0	0.0	0.0	0.0	0.0	0.0
305	37	5		0.0	0.0		0.0	0.0	0.0	0.0	0.0
306	37	7		0.0	0.0	0.0		0.0	0.0	0.0	0.0
307	37	10		0.0	0.0	0.0	0.0		0.0	0.0	0.0
308	37	12		0.0	0.0	0.0	0.0	0.0		0.0	0.0
309	37	14		0.0	1.0	0.0	0.0	0.0	0.0		0.0
310	38	1			0.0	0.0	0.0	0.0	0.0	0.0	1.0
311	38	3		0.0		0.0	0.0	0.0	0.0	1.0	0.0
312	38	4		1.0	0.0	0.0	0.0	0.0	0.0	0.0
313	38	5		0.0	0.0		0.0	0.0	0.0	0.0	0.0
314	38	7		0.0	0.0	0.0		0.0	0.0	0.0	0.0
315	38	10		0.0	0.0	0.0	0.0		0.0	0.0	0.0
316	38	12		0.0	0.0	0.0	0.0	0.0		0.0	0.0
317	38	14		0.0	1.0	0.0	0.0	0.0	0.0		0.0
318	39	1			0.0	0.0	0.0	0.0	0.0	0.0
319	39	3		0.0		0.0	0.0	0.0	0.0	1.0
320	39	5		0.0	0.0		0.0	0.0	0.0	0.0
321	39	7		0.0	0.0	0.0		0.0	0.0	0.0
322	39	10		0.0	0.0	0.0	0.0		0.0	0.0
323	39	12		0.0	0.0	0.0	0.0	0.0		0.0
324	39	14		0.0	1.0	0.0	0.0	0.0	0.0
325	40	1			0.0	0.0	0.0	0.0	0.0	0.0
326	40	3		0.0		0.0	0.0	0.0	0.0	1.0
327	40	5		0.0	0.0		0.0	0.0	0.0	0.0
328	40	7		0.0	0.0	0.0		0.0	0.0	0.0
329	40	10		0.0	0.0	0.0	0.0		0.0	0.0
330	40	12		0.0	0.0	0.0	0.0	0.0		0.0
331	40	14		0.0	1.0	0.0	0.0	0.0	0.0
332	41	1			0.0	0.0	0.0	0.0	0.0	0.0	1.0
333	41	3		0.0		0.0	0.0	0.0	0.0	1.0	0.0
334	41	4		1.0	0.0	0.0	0.0	0.0	0.0	0.0
335	41	5		0.0	0.0		0.0	0.0	0.0	0.0	0.0
336	41	7		0.0	0.0	0.0		0.0	0.0	0.0	0.0
337	41	10		0.0	0.0	0.0	0.0		0.0	0.0	0.0
338	41	12		0.0	0.0	0.0	0.0	0.0		0.0	0.0
339	41	14		0.0	1.0	0.0	0.0	0.0	0.0		0.0
340	42	1			0.0	0.0	0.0	0.0	0.0
341	42	3		0.0		0.0	0.0	0.0	0.0
342	42	5		0.0	0.0		0.0	0.0	0.0
343	42	7		0.0	0.0	0.0		0.0	0.0
344	42	10		0.0	0.0	0.0	0.0		0.0
345	42	12		0.0	0.0	0.0	0.0	0.0
346	43	1			0.0	0.0	0.0	0.0	0.0	0.0	1.0
347	43	3		0.0		0.0	0.0	0.0	0.0	1.0	0.0
348	43	4		1.0	0.0	0.0	0.0	0.0	0.0	0.0
349	43	5		0.0	0.0		0.0	0.0	0.0	0.0	0.0
350	43	7		0.0	0.0	0.0		0.0	0.0	0.0	0.0
351	43	10		0.0	0.0	0.0	0.0		0.0	0.0	0.0
352	43	12		0.0	0.0	0.0	0.0	0.0		0.0	0.0
353	43	14		0.0	1.0	0.0	0.0	0.0	0.0		0.0
354	44	1			0.0	0.0	0.0	0.0	0.0	0.0	1.0
355	44	3		0.0		0.0	0.0	0.0	0.0	1.0	0.0
356	44	4		1.0	0.0	0.0	0.0	0.0	0.0	0.0
357	44	5		0.0	0.0		0.0	0.0	0.0	0.0	0.0
358	44	7		0.0	0.0	0.0		0.0	0.0	0.0	0.0
359	44	10		0.0	0.0	0.0	0.0		0.0	0.0	0.0
360	44	12		0.0	0.0	0.0	0.0	0.0		0.0	0.0
361	44	14		0.0	1.0	0.0	0.0	0.0	0.0		0.0
362	45	1			0.0	0.0	0.0	0.0	0.0	0.0
363	45	3		0.0		0.0	0.0	0.0	0.0	1.0
364	45	5		0.0	0.0		0.0	0.0	0.0	0.0
365	45	7		0.0	0.0	0.0		0.0	0.0	0.0
366	45	10		0.0	0.0	0.0	0.0		0.0	0.0
367	45	12		0.0	0.0	0.0	0.0	0.0		0.0
368	45	14		0.0	1.0	0.0	0.0	0.0	0.0
369	46	0		0.0	0.0	0.0	0.0	0.0	0.0	0.0	0.0		0.0
370	46	1	0.0		0.0	0.0	0.0	0.0	0.0	0.0	1.0		0.0
371	46	3	0.0	0.0		0.0	0.0	0.0	0.0	1.0	0.0		0.0
372	46	4	0.0	1.0	0.0	0.0	0.0	0.0	0.0	0.0			0.0
373	46	5	0.0	0.0	0.0		0.0	0.0	0.0	0.0	0.0		0.0
374	46	7	0.0	0.0	0.0	0.0		0.0	0.0	0.0	0.0		0.0
375	46	10	0.0	0.0	0.0	0.0	0.0		0.0	0.0	0.0		0.0
376	46	12	0.0	0.0	0.0	0.0	0.0	0.0		0.0	0.0		0.0
377	46	14	0.0	0.0	1.0	0.0	0.0	0.0	0.0		0.0		0.0
378	46	15	0.0	0.0	0.0	0.0	0.0	0.0	0.0	0.0	0.0
379	47	0		0.0	0.0	0.0	0.0	0.0	0.0	0.0	0.0
380	47	1	0.0		0.0	0.0	0.0	0.0	0.0	0.0	1.0
381	47	3	0.0	0.0		0.0	0.0	0.0	0.0	1.0	0.0
382	47	4	0.0	1.0	0.0	0.0	0.0	0.0	0.0	0.0
383	47	5	0.0	0.0	0.0		0.0	0.0	0.0	0.0	0.0
384	47	7	0.0	0.0	0.0	0.0		0.0	0.0	0.0	0.0
385	47	10	0.0	0.0	0.0	0.0	0.0		0.0	0.0	0.0
386	47	12	0.0	0.0	0.0	0.0	0.0	0.0		0.0	0.0
387	47	14	0.0	0.0	1.0	0.0	0.0	0.0	0.0		0.0
388	48	0		0.0	0.0		0.0	0.0	0.0	0.0	0.0
389	48	1	0.0		0.0		0.0	0.0	0.0	0.0	1.0
390	48	3	0.0	0.0			0.0	0.0	0.0	1.0	0.0
391	48	4	0.0	1.0	0.0		0.0	0.0	0.0	0.0
392	48	7	0.0	0.0	0.0			0.0	0.0	0.0	0.0
393	48	10	0.0	0.0	0.0		0.0		0.0	0.0	0.0
394	48	12	0.0	0.0	0.0		0.0	0.0		0.0	0.0
395	48	14	0.0	0.0	1.0		0.0	0.0	0.0		0.0
396	49	0			0.0	0.0	0.0	0.0	0.0	0.0	0.0
397	49	3	0.0			0.0	0.0	0.0	0.0	1.0	0.0
398	49	4	0.0		0.0	0.0	0.0	0.0	0.0	0.0
399	49	5	0.0		0.0		0.0	0.0	0.0	0.0	0.0
400	49	7	0.0		0.0	0.0		0.0	0.0	0.0	0.0
401	49	10	0.0		0.0	0.0	0.0		0.0	0.0	0.0
402	49	12	0.0		0.0	0.0	0.0	0.0		0.0	0.0
403	49	14	0.0		1.0	0.0	0.0	0.0	0.0		0.0
404	50	0		0.0	0.0		0.0	0.0	0.0	0.0	0.0	0.0
405	50	1	0.0		0.0		0.0	0.0	0.0	0.0	1.0	0.0
406	50	3	0.0	0.0			0.0	0.0	0.0	1.0	0.0	0.0
407	50	4	0.0	1.0	0.0		0.0	0.0	0.0	0.0		0.0
408	50	6	0.0	0.0	0.0		0.0	0.0	0.0	0.0	0.0
409	50	7	0.0	0.0	0.0			0.0	0.0	0.0	0.0	0.0
410	50	10	0.0	0.0	0.0		0.0		0.0	0.0	0.0	0.0
411	50	12	0.0	0.0	0.0		0.0	0.0		0.0	0.0	0.0
412	50	14	0.0	0.0	1.0		0.0	0.0	0.0		0.0	0.0
413	51	0		0.0	0.0		0.0	0.0	0.0	0.0	0.0
414	51	1	0.0		0.0		0.0	0.0	0.0	0.0	0.0
415	51	3	0.0	0.0			0.0	0.0	0.0	1.0	0.0
416	51	4	0.0	0.0	0.0		0.0	0.0	0.0	0.0
417	51	7	0.0	0.0	0.0			0.0	0.0	0.0	0.0
418	51	10	0.0	0.0	0.0		0.0		0.0	0.0	0.0
419	51	12	0.0	0.0	0.0		0.0	0.0		0.0	0.0
420	51	14	0.0	0.0	1.0		0.0	0.0	0.0		0.0
