## Supplementary material for "The BumbleBox: An open-source platform for quantifying behavior in bumblebee colonies": Sample BumbleBox Data Output: bumblebox-01_2023-10-28_05-05-02_raw.csv

filename	colony number	datetime	frame	ID	centroidX	centroidY	frontX	frontY
bumblebox-01_2023-10-28_05-05-02	01	2023-10-28_05-05-02	0	12	2216.5	1909.5	2232.5	1881.5
bumblebox-01_2023-10-28_05-05-02	01	2023-10-28_05-05-02	0	10	965.0	1843.25	988.5	1822.5
bumblebox-01_2023-10-28_05-05-02	01	2023-10-28_05-05-02	0	4	2298.0	1627.75	2318.5	1654.0
bumblebox-01_2023-10-28_05-05-02	01	2023-10-28_05-05-02	0	11	1563.0	1570.0	1552.5	1541.5
bumblebox-01_2023-10-28_05-05-02	01	2023-10-28_05-05-02	0	3	1057.5	1457.0	1033.5	1438.0
bumblebox-01_2023-10-28_05-05-02	01	2023-10-28_05-05-02	0	5	1546.5	594.0	1522.0	590.0
bumblebox-01_2023-10-28_05-05-02	01	2023-10-28_05-05-02	0	14	1219.75	2205.0	1212.0	2175.0
bumblebox-01_2023-10-28_05-05-02	01	2023-10-28_05-05-02	1	12	2188.5	1916.25	2217.5	1906.5
bumblebox-01_2023-10-28_05-05-02	01	2023-10-28_05-05-02	1	10	964.75	1842.75	987.5	1822.0
bumblebox-01_2023-10-28_05-05-02	01	2023-10-28_05-05-02	1	11	1566.75	1563.25	1556.0	1535.0
bumblebox-01_2023-10-28_05-05-02	01	2023-10-28_05-05-02	1	14	1219.5	2205.0	1212.0	2175.5
bumblebox-01_2023-10-28_05-05-02	01	2023-10-28_05-05-02	1	4	2290.0	1616.5	2307.0	1644.0
bumblebox-01_2023-10-28_05-05-02	01	2023-10-28_05-05-02	1	7	3173.25	1444.0	3175.5	1463.5
bumblebox-01_2023-10-28_05-05-02	01	2023-10-28_05-05-02	1	3	1082.75	1424.5	1070.0	1396.5
bumblebox-01_2023-10-28_05-05-02	01	2023-10-28_05-05-02	1	8	1562.5	1196.75	1569.0	1175.0
bumblebox-01_2023-10-28_05-05-02	01	2023-10-28_05-05-02	1	5	1442.75	473.75	1420.5	465.0
bumblebox-01_2023-10-28_05-05-02	01	2023-10-28_05-05-02	2	12	2206.75	1905.25	2238.0	1899.0
bumblebox-01_2023-10-28_05-05-02	01	2023-10-28_05-05-02	2	10	965.0	1843.0	988.0	1822.5
bumblebox-01_2023-10-28_05-05-02	01	2023-10-28_05-05-02	2	11	1573.5	1565.5	1562.0	1537.5
bumblebox-01_2023-10-28_05-05-02	01	2023-10-28_05-05-02	2	7	3108.5	1419.75	3102.5	1451.0
bumblebox-01_2023-10-28_05-05-02	01	2023-10-28_05-05-02	2	3	1133.5	1403.25	1129.0	1373.0
bumblebox-01_2023-10-28_05-05-02	01	2023-10-28_05-05-02	2	14	1219.75	2205.5	1212.0	2175.5
bumblebox-01_2023-10-28_05-05-02	01	2023-10-28_05-05-02	2	4	2228.5	1618.0	2243.0	1646.0
bumblebox-01_2023-10-28_05-05-02	01	2023-10-28_05-05-02	2	5	1218.25	478.5	1193.0	482.5
bumblebox-01_2023-10-28_05-05-02	01	2023-10-28_05-05-02	3	12	2220.25	1899.5	2251.5	1891.0
bumblebox-01_2023-10-28_05-05-02	01	2023-10-28_05-05-02	3	10	965.0	1843.0	987.5	1822.0
bumblebox-01_2023-10-28_05-05-02	01	2023-10-28_05-05-02	3	11	1590.5	1582.0	1572.5	1559.5
bumblebox-01_2023-10-28_05-05-02	01	2023-10-28_05-05-02	3	3	1153.5	1373.0	1156.5	1341.5
bumblebox-01_2023-10-28_05-05-02	01	2023-10-28_05-05-02	3	8	1571.75	1188.0	1579.5	1165.0
bumblebox-01_2023-10-28_05-05-02	01	2023-10-28_05-05-02	3	14	1219.75	2205.25	1212.0	2175.5
bumblebox-01_2023-10-28_05-05-02	01	2023-10-28_05-05-02	3	4	2220.0	1629.5	2229.5	1659.5
bumblebox-01_2023-10-28_05-05-02	01	2023-10-28_05-05-02	3	7	3062.5	1513.25	3038.5	1526.5
bumblebox-01_2023-10-28_05-05-02	01	2023-10-28_05-05-02	3	5	1088.5	495.0	1069.5	508.5
bumblebox-01_2023-10-28_05-05-02	01	2023-10-28_05-05-02	4	12	2223.5	1889.25	2254.5	1879.0
bumblebox-01_2023-10-28_05-05-02	01	2023-10-28_05-05-02	4	10	965.25	1842.75	988.5	1822.0
bumblebox-01_2023-10-28_05-05-02	01	2023-10-28_05-05-02	4	4	2184.25	1590.5	2208.0	1608.0
bumblebox-01_2023-10-28_05-05-02	01	2023-10-28_05-05-02	4	11	1590.5	1577.5	1574.5	1552.5
bumblebox-01_2023-10-28_05-05-02	01	2023-10-28_05-05-02	4	3	1186.25	1326.5	1195.0	1296.5
bumblebox-01_2023-10-28_05-05-02	01	2023-10-28_05-05-02	4	14	1219.5	2205.0	1212.0	2175.0
bumblebox-01_2023-10-28_05-05-02	01	2023-10-28_05-05-02	5	0	2348.25	2108.25	2334.0	2107.0
bumblebox-01_2023-10-28_05-05-02	01	2023-10-28_05-05-02	5	12	2227.25	1886.75	2258.5	1876.5
bumblebox-01_2023-10-28_05-05-02	01	2023-10-28_05-05-02	5	10	965.0	1843.0	988.0	1822.5
bumblebox-01_2023-10-28_05-05-02	01	2023-10-28_05-05-02	5	4	2217.25	1600.75	2243.5	1620.0
bumblebox-01_2023-10-28_05-05-02	01	2023-10-28_05-05-02	5	11	1584.25	1570.25	1569.5	1543.5
bumblebox-01_2023-10-28_05-05-02	01	2023-10-28_05-05-02	5	15	2451.0	1543.75	2435.0	1518.5
bumblebox-01_2023-10-28_05-05-02	01	2023-10-28_05-05-02	5	3	1187.5	1290.25	1192.5	1260.0
bumblebox-01_2023-10-28_05-05-02	01	2023-10-28_05-05-02	5	8	1578.75	1185.5	1583.0	1163.5
bumblebox-01_2023-10-28_05-05-02	01	2023-10-28_05-05-02	5	14	1219.25	2205.0	1211.5	2175.5
bumblebox-01_2023-10-28_05-05-02	01	2023-10-28_05-05-02	5	7	3112.0	1531.25	3092.0	1528.5
bumblebox-01_2023-10-28_05-05-02	01	2023-10-28_05-05-02	5	5	1087.0	475.0	1069.0	486.0
bumblebox-01_2023-10-28_05-05-02	01	2023-10-28_05-05-02	6	12	2229.75	1883.75	2260.5	1873.5
bumblebox-01_2023-10-28_05-05-02	01	2023-10-28_05-05-02	6	10	964.75	1843.25	987.5	1822.5
bumblebox-01_2023-10-28_05-05-02	01	2023-10-28_05-05-02	6	4	2220.25	1643.0	2251.5	1654.5
bumblebox-01_2023-10-28_05-05-02	01	2023-10-28_05-05-02	6	11	1576.75	1559.75	1564.0	1533.0
bumblebox-01_2023-10-28_05-05-02	01	2023-10-28_05-05-02	6	3	1193.25	1270.75	1198.5	1240.0
bumblebox-01_2023-10-28_05-05-02	01	2023-10-28_05-05-02	6	8	1579.5	1181.75	1584.0	1160.5
bumblebox-01_2023-10-28_05-05-02	01	2023-10-28_05-05-02	6	14	1219.5	2205.25	1212.0	2175.5
bumblebox-01_2023-10-28_05-05-02	01	2023-10-28_05-05-02	6	7	3156.0	1477.5	3141.5	1466.0
bumblebox-01_2023-10-28_05-05-02	01	2023-10-28_05-05-02	6	5	1052.5	481.75	1035.5	492.5
bumblebox-01_2023-10-28_05-05-02	01	2023-10-28_05-05-02	7	0	2345.0	2109.75	2328.5	2104.0
bumblebox-01_2023-10-28_05-05-02	01	2023-10-28_05-05-02	7	12	2231.5	1885.5	2262.0	1875.0
bumblebox-01_2023-10-28_05-05-02	01	2023-10-28_05-05-02	7	10	964.75	1843.25	988.0	1821.5
bumblebox-01_2023-10-28_05-05-02	01	2023-10-28_05-05-02	7	4	2234.5	1665.5	2266.5	1672.0
bumblebox-01_2023-10-28_05-05-02	01	2023-10-28_05-05-02	7	11	1568.5	1560.75	1557.0	1533.0
bumblebox-01_2023-10-28_05-05-02	01	2023-10-28_05-05-02	7	3	1211.0	1253.0	1218.5	1222.0
bumblebox-01_2023-10-28_05-05-02	01	2023-10-28_05-05-02	7	14	1219.5	2205.25	1211.5	2175.5
bumblebox-01_2023-10-28_05-05-02	01	2023-10-28_05-05-02	7	7	3157.25	1446.25	3142.0	1430.5
bumblebox-01_2023-10-28_05-05-02	01	2023-10-28_05-05-02	7	8	1585.25	1179.5	1592.0	1157.5
bumblebox-01_2023-10-28_05-05-02	01	2023-10-28_05-05-02	7	5	1044.0	494.0	1032.5	509.0
bumblebox-01_2023-10-28_05-05-02	01	2023-10-28_05-05-02	8	12	2231.75	1885.0	2262.5	1874.0
bumblebox-01_2023-10-28_05-05-02	01	2023-10-28_05-05-02	8	10	965.25	1843.25	987.5	1822.5
bumblebox-01_2023-10-28_05-05-02	01	2023-10-28_05-05-02	8	4	2238.0	1675.25	2268.0	1690.5
bumblebox-01_2023-10-28_05-05-02	01	2023-10-28_05-05-02	8	11	1569.5	1566.75	1558.0	1540.0
bumblebox-01_2023-10-28_05-05-02	01	2023-10-28_05-05-02	8	3	1191.25	1196.5	1192.0	1166.5
bumblebox-01_2023-10-28_05-05-02	01	2023-10-28_05-05-02	8	8	1580.25	1182.5	1587.0	1161.5
bumblebox-01_2023-10-28_05-05-02	01	2023-10-28_05-05-02	8	7	3150.5	1446.0	3134.0	1430.0
bumblebox-01_2023-10-28_05-05-02	01	2023-10-28_05-05-02	8	5	1076.0	465.25	1058.5	483.5
bumblebox-01_2023-10-28_05-05-02	01	2023-10-28_05-05-02	9	0	2332.5	2118.0	2314.0	2114.5
bumblebox-01_2023-10-28_05-05-02	01	2023-10-28_05-05-02	9	12	2231.75	1885.25	2262.0	1874.0
bumblebox-01_2023-10-28_05-05-02	01	2023-10-28_05-05-02	9	10	964.5	1843.25	987.5	1822.5
bumblebox-01_2023-10-28_05-05-02	01	2023-10-28_05-05-02	9	11	1571.75	1571.25	1559.0	1545.0
bumblebox-01_2023-10-28_05-05-02	01	2023-10-28_05-05-02	9	7	3152.25	1435.0	3135.5	1417.5
bumblebox-01_2023-10-28_05-05-02	01	2023-10-28_05-05-02	9	3	1162.0	1124.0	1154.5	1095.0
bumblebox-01_2023-10-28_05-05-02	01	2023-10-28_05-05-02	9	14	1219.25	2205.25	1211.5	2175.5
bumblebox-01_2023-10-28_05-05-02	01	2023-10-28_05-05-02	9	4	2324.0	1695.0	2347.0	1714.5
bumblebox-01_2023-10-28_05-05-02	01	2023-10-28_05-05-02	9	5	1148.75	432.25	1125.0	443.5
bumblebox-01_2023-10-28_05-05-02	01	2023-10-28_05-05-02	10	0	2302.0	2133.5	2279.0	2130.5
bumblebox-01_2023-10-28_05-05-02	01	2023-10-28_05-05-02	10	12	2232.25	1884.75	2262.5	1873.5
bumblebox-01_2023-10-28_05-05-02	01	2023-10-28_05-05-02	10	10	965.25	1843.0	988.5	1822.0
bumblebox-01_2023-10-28_05-05-02	01	2023-10-28_05-05-02	10	11	1572.25	1572.25	1560.0	1545.5
bumblebox-01_2023-10-28_05-05-02	01	2023-10-28_05-05-02	10	8	1581.75	1187.75	1585.5	1164.0
bumblebox-01_2023-10-28_05-05-02	01	2023-10-28_05-05-02	10	3	1164.25	1095.5	1153.5	1068.5
bumblebox-01_2023-10-28_05-05-02	01	2023-10-28_05-05-02	10	14	1219.75	2205.25	1212.0	2175.5
bumblebox-01_2023-10-28_05-05-02	01	2023-10-28_05-05-02	10	4	2407.0	1724.25	2418.0	1748.5
bumblebox-01_2023-10-28_05-05-02	01	2023-10-28_05-05-02	10	7	3151.25	1434.75	3133.5	1416.5
bumblebox-01_2023-10-28_05-05-02	01	2023-10-28_05-05-02	10	5	1125.25	454.25	1103.0	464.0
bumblebox-01_2023-10-28_05-05-02	01	2023-10-28_05-05-02	11	0	2309.25	2118.75	2285.0	2113.0
bumblebox-01_2023-10-28_05-05-02	01	2023-10-28_05-05-02	11	12	2230.0	1880.25	2260.5	1869.0
bumblebox-01_2023-10-28_05-05-02	01	2023-10-28_05-05-02	11	10	965.25	1843.25	988.5	1822.0
bumblebox-01_2023-10-28_05-05-02	01	2023-10-28_05-05-02	11	4	2467.25	1747.0	2464.0	1774.0
bumblebox-01_2023-10-28_05-05-02	01	2023-10-28_05-05-02	11	11	1575.0	1570.25	1563.5	1543.0
bumblebox-01_2023-10-28_05-05-02	01	2023-10-28_05-05-02	11	7	3154.0	1428.0	3137.0	1409.0
bumblebox-01_2023-10-28_05-05-02	01	2023-10-28_05-05-02	11	8	1570.5	1194.5	1574.0	1170.5
bumblebox-01_2023-10-28_05-05-02	01	2023-10-28_05-05-02	11	3	1093.0	1055.75	1076.0	1032.0
bumblebox-01_2023-10-28_05-05-02	01	2023-10-28_05-05-02	11	14	1219.25	2205.5	1211.0	2176.0
bumblebox-01_2023-10-28_05-05-02	01	2023-10-28_05-05-02	11	5	1103.75	471.0	1083.0	480.0
bumblebox-01_2023-10-28_05-05-02	01	2023-10-28_05-05-02	12	0	2312.0	2118.75	2293.0	2113.0
bumblebox-01_2023-10-28_05-05-02	01	2023-10-28_05-05-02	12	12	2228.75	1879.0	2259.5	1868.5
bumblebox-01_2023-10-28_05-05-02	01	2023-10-28_05-05-02	12	10	964.75	1843.0	987.5	1822.0
bumblebox-01_2023-10-28_05-05-02	01	2023-10-28_05-05-02	12	11	1578.25	1567.0	1566.5	1539.0
bumblebox-01_2023-10-28_05-05-02	01	2023-10-28_05-05-02	12	7	3153.75	1427.25	3137.0	1408.0
bumblebox-01_2023-10-28_05-05-02	01	2023-10-28_05-05-02	12	14	1219.5	2205.0	1211.5	2175.5
bumblebox-01_2023-10-28_05-05-02	01	2023-10-28_05-05-02	12	4	2464.5	1743.75	2460.5	1774.5
bumblebox-01_2023-10-28_05-05-02	01	2023-10-28_05-05-02	12	3	1067.5	1050.75	1048.0	1027.5
bumblebox-01_2023-10-28_05-05-02	01	2023-10-28_05-05-02	12	5	1128.25	486.0	1107.0	495.0
bumblebox-01_2023-10-28_05-05-02	01	2023-10-28_05-05-02	13	0	2340.0	2099.75	2331.0	2084.5
bumblebox-01_2023-10-28_05-05-02	01	2023-10-28_05-05-02	13	12	2229.25	1877.5	2260.0	1867.5
bumblebox-01_2023-10-28_05-05-02	01	2023-10-28_05-05-02	13	10	965.0	1843.25	988.5	1822.5
bumblebox-01_2023-10-28_05-05-02	01	2023-10-28_05-05-02	13	4	2472.25	1742.25	2472.0	1771.5
bumblebox-01_2023-10-28_05-05-02	01	2023-10-28_05-05-02	13	11	1579.25	1569.75	1566.5	1541.5
bumblebox-01_2023-10-28_05-05-02	01	2023-10-28_05-05-02	13	15	2100.0	1550.25	2100.0	1575.0
bumblebox-01_2023-10-28_05-05-02	01	2023-10-28_05-05-02	13	7	3150.5	1432.0	3134.0	1412.5
bumblebox-01_2023-10-28_05-05-02	01	2023-10-28_05-05-02	13	14	1219.5	2205.0	1212.0	2175.5
bumblebox-01_2023-10-28_05-05-02	01	2023-10-28_05-05-02	13	3	1006.25	1035.0	981.5	1019.5
bumblebox-01_2023-10-28_05-05-02	01	2023-10-28_05-05-02	13	5	1122.75	486.75	1102.5	495.0
bumblebox-01_2023-10-28_05-05-02	01	2023-10-28_05-05-02	14	12	2230.0	1878.5	2261.0	1867.5
bumblebox-01_2023-10-28_05-05-02	01	2023-10-28_05-05-02	14	10	964.75	1843.0	988.0	1822.0
bumblebox-01_2023-10-28_05-05-02	01	2023-10-28_05-05-02	14	15	2125.25	1601.75	2127.5	1626.0
bumblebox-01_2023-10-28_05-05-02	01	2023-10-28_05-05-02	14	11	1564.5	1568.75	1555.0	1538.5
bumblebox-01_2023-10-28_05-05-02	01	2023-10-28_05-05-02	14	7	3153.25	1430.5	3135.5	1412.5
bumblebox-01_2023-10-28_05-05-02	01	2023-10-28_05-05-02	14	2	2341.75	1356.5	2361.5	1374.5
bumblebox-01_2023-10-28_05-05-02	01	2023-10-28_05-05-02	14	8	1579.5	1191.5	1589.0	1169.5
bumblebox-01_2023-10-28_05-05-02	01	2023-10-28_05-05-02	14	14	1219.25	2206.0	1212.0	2176.5
bumblebox-01_2023-10-28_05-05-02	01	2023-10-28_05-05-02	14	3	953.0	1032.5	929.0	1016.5
bumblebox-01_2023-10-28_05-05-02	01	2023-10-28_05-05-02	14	5	1116.25	470.25	1095.5	480.5
bumblebox-01_2023-10-28_05-05-02	01	2023-10-28_05-05-02	15	12	2213.75	1921.75	2240.5	1907.0
bumblebox-01_2023-10-28_05-05-02	01	2023-10-28_05-05-02	15	10	964.75	1843.0	988.0	1822.5
bumblebox-01_2023-10-28_05-05-02	01	2023-10-28_05-05-02	15	15	2144.0	1634.5	2147.0	1659.5
bumblebox-01_2023-10-28_05-05-02	01	2023-10-28_05-05-02	15	11	1565.0	1567.5	1555.0	1537.5
bumblebox-01_2023-10-28_05-05-02	01	2023-10-28_05-05-02	15	2	2417.0	1492.5	2434.5	1511.0
bumblebox-01_2023-10-28_05-05-02	01	2023-10-28_05-05-02	15	7	3136.5	1442.5	3110.0	1436.0
bumblebox-01_2023-10-28_05-05-02	01	2023-10-28_05-05-02	15	3	909.75	991.75	888.5	971.5
bumblebox-01_2023-10-28_05-05-02	01	2023-10-28_05-05-02	15	5	1104.5	497.75	1087.5	507.0
bumblebox-01_2023-10-28_05-05-02	01	2023-10-28_05-05-02	16	0	2359.5	2082.0	2361.5	2069.0
bumblebox-01_2023-10-28_05-05-02	01	2023-10-28_05-05-02	16	12	2206.5	1918.25	2225.5	1895.5
bumblebox-01_2023-10-28_05-05-02	01	2023-10-28_05-05-02	16	10	965.0	1843.5	988.0	1822.5
bumblebox-01_2023-10-28_05-05-02	01	2023-10-28_05-05-02	16	15	2202.0	1606.25	2211.0	1628.5
bumblebox-01_2023-10-28_05-05-02	01	2023-10-28_05-05-02	16	11	1565.0	1566.0	1553.0	1538.0
bumblebox-01_2023-10-28_05-05-02	01	2023-10-28_05-05-02	16	14	1219.5	2205.0	1212.0	2175.0
bumblebox-01_2023-10-28_05-05-02	01	2023-10-28_05-05-02	16	2	2443.75	1570.25	2458.5	1598.0
bumblebox-01_2023-10-28_05-05-02	01	2023-10-28_05-05-02	16	7	3144.0	1456.5	3120.0	1448.5
bumblebox-01_2023-10-28_05-05-02	01	2023-10-28_05-05-02	16	3	890.0	918.0	872.5	894.5
bumblebox-01_2023-10-28_05-05-02	01	2023-10-28_05-05-02	16	5	1104.0	490.75	1085.5	500.5
bumblebox-01_2023-10-28_05-05-02	01	2023-10-28_05-05-02	17	12	2195.75	1932.0	2212.0	1911.0
bumblebox-01_2023-10-28_05-05-02	01	2023-10-28_05-05-02	17	10	965.0	1844.0	988.0	1823.0
bumblebox-01_2023-10-28_05-05-02	01	2023-10-28_05-05-02	17	15	2172.75	1619.25	2168.5	1643.5
bumblebox-01_2023-10-28_05-05-02	01	2023-10-28_05-05-02	17	11	1562.25	1554.25	1550.0	1528.0
bumblebox-01_2023-10-28_05-05-02	01	2023-10-28_05-05-02	17	7	3144.0	1456.5	3123.5	1441.5
bumblebox-01_2023-10-28_05-05-02	01	2023-10-28_05-05-02	17	8	1571.25	1193.75	1577.5	1172.0
bumblebox-01_2023-10-28_05-05-02	01	2023-10-28_05-05-02	17	2	2462.75	1656.25	2456.5	1688.5
bumblebox-01_2023-10-28_05-05-02	01	2023-10-28_05-05-02	17	3	825.75	879.25	807.0	857.5
bumblebox-01_2023-10-28_05-05-02	01	2023-10-28_05-05-02	17	5	1060.0	522.25	1041.0	532.5
bumblebox-01_2023-10-28_05-05-02	01	2023-10-28_05-05-02	18	12	2222.5	1891.25	2232.0	1862.0
bumblebox-01_2023-10-28_05-05-02	01	2023-10-28_05-05-02	18	10	965.0	1842.25	988.0	1821.0
bumblebox-01_2023-10-28_05-05-02	01	2023-10-28_05-05-02	18	15	2172.5	1549.75	2155.0	1568.0
bumblebox-01_2023-10-28_05-05-02	01	2023-10-28_05-05-02	18	11	1559.25	1564.5	1546.0	1540.0
bumblebox-01_2023-10-28_05-05-02	01	2023-10-28_05-05-02	18	8	1576.75	1196.5	1585.5	1171.0
bumblebox-01_2023-10-28_05-05-02	01	2023-10-28_05-05-02	18	14	1219.5	2205.0	1212.0	2175.0
bumblebox-01_2023-10-28_05-05-02	01	2023-10-28_05-05-02	18	7	3150.0	1438.0	3133.0	1418.5
bumblebox-01_2023-10-28_05-05-02	01	2023-10-28_05-05-02	18	3	848.75	870.0	835.0	843.5
bumblebox-01_2023-10-28_05-05-02	01	2023-10-28_05-05-02	18	5	1040.75	532.0	1025.0	538.5
bumblebox-01_2023-10-28_05-05-02	01	2023-10-28_05-05-02	19	0	2335.75	2116.0	2326.5	2109.0
bumblebox-01_2023-10-28_05-05-02	01	2023-10-28_05-05-02	19	12	2206.25	1871.0	2222.5	1843.0
bumblebox-01_2023-10-28_05-05-02	01	2023-10-28_05-05-02	19	10	964.5	1843.0	988.0	1822.5
bumblebox-01_2023-10-28_05-05-02	01	2023-10-28_05-05-02	19	11	1560.5	1561.75	1547.5	1536.0
bumblebox-01_2023-10-28_05-05-02	01	2023-10-28_05-05-02	19	8	1572.0	1202.0	1583.5	1175.5
bumblebox-01_2023-10-28_05-05-02	01	2023-10-28_05-05-02	19	14	1220.25	2205.25	1212.0	2175.0
bumblebox-01_2023-10-28_05-05-02	01	2023-10-28_05-05-02	19	7	3145.75	1440.0	3125.0	1424.0
bumblebox-01_2023-10-28_05-05-02	01	2023-10-28_05-05-02	19	3	882.0	847.75	875.5	819.0
bumblebox-01_2023-10-28_05-05-02	01	2023-10-28_05-05-02	19	5	1056.0	546.75	1041.5	556.5
bumblebox-01_2023-10-28_05-05-02	01	2023-10-28_05-05-02	20	0	2350.75	2115.0	2335.0	2114.0
bumblebox-01_2023-10-28_05-05-02	01	2023-10-28_05-05-02	20	12	2205.5	1911.0	2238.0	1906.5
bumblebox-01_2023-10-28_05-05-02	01	2023-10-28_05-05-02	20	10	964.75	1843.25	988.0	1822.5
bumblebox-01_2023-10-28_05-05-02	01	2023-10-28_05-05-02	20	15	2074.5	1625.75	2050.0	1647.0
bumblebox-01_2023-10-28_05-05-02	01	2023-10-28_05-05-02	20	11	1563.5	1559.25	1553.0	1532.0
bumblebox-01_2023-10-28_05-05-02	01	2023-10-28_05-05-02	20	3	913.25	798.5	910.0	768.5
bumblebox-01_2023-10-28_05-05-02	01	2023-10-28_05-05-02	20	14	1219.75	2205.25	1211.5	2175.0
bumblebox-01_2023-10-28_05-05-02	01	2023-10-28_05-05-02	20	7	3141.5	1458.5	3117.0	1450.5
bumblebox-01_2023-10-28_05-05-02	01	2023-10-28_05-05-02	20	8	1577.25	1197.0	1591.0	1172.0
bumblebox-01_2023-10-28_05-05-02	01	2023-10-28_05-05-02	20	5	1074.5	518.5	1056.0	529.5
bumblebox-01_2023-10-28_05-05-02	01	2023-10-28_05-05-02	21	12	2274.0	1930.25	2305.0	1936.5
bumblebox-01_2023-10-28_05-05-02	01	2023-10-28_05-05-02	21	10	964.75	1843.0	988.0	1822.0
bumblebox-01_2023-10-28_05-05-02	01	2023-10-28_05-05-02	21	11	1564.25	1566.5	1553.0	1539.5
bumblebox-01_2023-10-28_05-05-02	01	2023-10-28_05-05-02	21	14	1219.75	2205.0	1211.5	2175.0
bumblebox-01_2023-10-28_05-05-02	01	2023-10-28_05-05-02	21	15	2012.5	1702.5	1998.5	1727.5
bumblebox-01_2023-10-28_05-05-02	01	2023-10-28_05-05-02	21	7	3143.75	1450.5	3120.5	1439.0
bumblebox-01_2023-10-28_05-05-02	01	2023-10-28_05-05-02	21	3	945.75	774.75	951.0	744.0
bumblebox-01_2023-10-28_05-05-02	01	2023-10-28_05-05-02	21	5	1060.0	522.25	1042.5	529.0
bumblebox-01_2023-10-28_05-05-02	01	2023-10-28_05-05-02	22	12	2335.5	1961.75	2354.5	1972.0
bumblebox-01_2023-10-28_05-05-02	01	2023-10-28_05-05-02	22	10	964.75	1843.5	988.0	1822.5
bumblebox-01_2023-10-28_05-05-02	01	2023-10-28_05-05-02	22	11	1568.75	1564.25	1557.5	1537.5
bumblebox-01_2023-10-28_05-05-02	01	2023-10-28_05-05-02	22	3	959.25	732.0	967.5	701.5
bumblebox-01_2023-10-28_05-05-02	01	2023-10-28_05-05-02	22	14	1219.5	2205.25	1211.5	2175.5
bumblebox-01_2023-10-28_05-05-02	01	2023-10-28_05-05-02	22	15	1983.25	1767.75	1980.0	1791.0
bumblebox-01_2023-10-28_05-05-02	01	2023-10-28_05-05-02	22	7	3139.25	1451.25	3115.5	1439.0
bumblebox-01_2023-10-28_05-05-02	01	2023-10-28_05-05-02	22	5	1097.0	505.5	1077.0	507.5
bumblebox-01_2023-10-28_05-05-02	01	2023-10-28_05-05-02	23	12	2359.75	1928.5	2361.5	1956.5
bumblebox-01_2023-10-28_05-05-02	01	2023-10-28_05-05-02	23	10	964.75	1843.0	987.5	1822.5
bumblebox-01_2023-10-28_05-05-02	01	2023-10-28_05-05-02	23	11	1575.75	1579.5	1560.5	1555.0
bumblebox-01_2023-10-28_05-05-02	01	2023-10-28_05-05-02	23	14	1219.5	2205.75	1211.5	2176.5
bumblebox-01_2023-10-28_05-05-02	01	2023-10-28_05-05-02	23	2	2433.25	1527.75	2412.0	1528.5
bumblebox-01_2023-10-28_05-05-02	01	2023-10-28_05-05-02	23	7	3148.0	1434.0	3127.5	1417.5
bumblebox-01_2023-10-28_05-05-02	01	2023-10-28_05-05-02	23	3	957.5	722.0	968.0	692.5
bumblebox-01_2023-10-28_05-05-02	01	2023-10-28_05-05-02	23	5	1013.75	466.5	990.5	468.0
bumblebox-01_2023-10-28_05-05-02	01	2023-10-28_05-05-02	24	12	2339.0	1925.25	2328.0	1955.5
bumblebox-01_2023-10-28_05-05-02	01	2023-10-28_05-05-02	24	10	964.75	1842.75	988.0	1821.5
bumblebox-01_2023-10-28_05-05-02	01	2023-10-28_05-05-02	24	11	1578.75	1576.5	1563.0	1552.5
bumblebox-01_2023-10-28_05-05-02	01	2023-10-28_05-05-02	24	7	3166.25	1430.5	3149.5	1412.0
bumblebox-01_2023-10-28_05-05-02	01	2023-10-28_05-05-02	24	3	980.5	715.5	994.5	688.0
bumblebox-01_2023-10-28_05-05-02	01	2023-10-28_05-05-02	24	14	1219.5	2205.0	1212.0	2175.5
bumblebox-01_2023-10-28_05-05-02	01	2023-10-28_05-05-02	24	2	2232.0	1467.75	2203.0	1483.5
bumblebox-01_2023-10-28_05-05-02	01	2023-10-28_05-05-02	24	5	835.0	474.75	812.0	474.5
bumblebox-01_2023-10-28_05-05-02	01	2023-10-28_05-05-02	25	12	2306.5	1920.0	2283.5	1943.0
bumblebox-01_2023-10-28_05-05-02	01	2023-10-28_05-05-02	25	10	964.5	1843.25	987.5	1822.5
bumblebox-01_2023-10-28_05-05-02	01	2023-10-28_05-05-02	25	11	1572.25	1565.5	1557.0	1542.0
bumblebox-01_2023-10-28_05-05-02	01	2023-10-28_05-05-02	25	2	2271.75	1501.0	2257.0	1523.0
bumblebox-01_2023-10-28_05-05-02	01	2023-10-28_05-05-02	25	14	1219.5	2205.0	1212.0	2175.0
bumblebox-01_2023-10-28_05-05-02	01	2023-10-28_05-05-02	25	7	3154.0	1441.5	3136.5	1423.0
bumblebox-01_2023-10-28_05-05-02	01	2023-10-28_05-05-02	25	3	977.5	737.25	995.5	713.5
bumblebox-01_2023-10-28_05-05-02	01	2023-10-28_05-05-02	25	5	754.0	389.25	727.5	387.5
bumblebox-01_2023-10-28_05-05-02	01	2023-10-28_05-05-02	26	0	2063.5	2065.25	2059.5	2037.5
bumblebox-01_2023-10-28_05-05-02	01	2023-10-28_05-05-02	26	12	2298.25	1904.25	2266.0	1908.5
bumblebox-01_2023-10-28_05-05-02	01	2023-10-28_05-05-02	26	10	964.5	1843.25	987.5	1822.5
bumblebox-01_2023-10-28_05-05-02	01	2023-10-28_05-05-02	26	11	1567.75	1540.75	1554.5	1518.0
bumblebox-01_2023-10-28_05-05-02	01	2023-10-28_05-05-02	26	7	3148.0	1451.75	3127.5	1435.5
bumblebox-01_2023-10-28_05-05-02	01	2023-10-28_05-05-02	26	8	1567.5	1239.75	1585.5	1212.0
bumblebox-01_2023-10-28_05-05-02	01	2023-10-28_05-05-02	26	3	984.25	727.25	1000.0	702.5
bumblebox-01_2023-10-28_05-05-02	01	2023-10-28_05-05-02	26	14	1219.25	2205.5	1211.5	2176.0
bumblebox-01_2023-10-28_05-05-02	01	2023-10-28_05-05-02	26	2	2240.0	1583.0	2239.0	1615.0
bumblebox-01_2023-10-28_05-05-02	01	2023-10-28_05-05-02	26	5	764.5	305.0	736.5	301.5
bumblebox-01_2023-10-28_05-05-02	01	2023-10-28_05-05-02	27	0	2084.25	2118.75	2067.5	2099.0
bumblebox-01_2023-10-28_05-05-02	01	2023-10-28_05-05-02	27	12	2262.25	1893.5	2231.0	1902.5
bumblebox-01_2023-10-28_05-05-02	01	2023-10-28_05-05-02	27	10	964.75	1842.75	988.5	1821.5
bumblebox-01_2023-10-28_05-05-02	01	2023-10-28_05-05-02	27	2	2222.75	1607.75	2230.0	1640.5
bumblebox-01_2023-10-28_05-05-02	01	2023-10-28_05-05-02	27	11	1568.0	1551.5	1554.0	1529.5
bumblebox-01_2023-10-28_05-05-02	01	2023-10-28_05-05-02	27	8	1637.0	1195.0	1668.0	1184.0
bumblebox-01_2023-10-28_05-05-02	01	2023-10-28_05-05-02	27	14	1219.75	2205.0	1212.5	2175.5
bumblebox-01_2023-10-28_05-05-02	01	2023-10-28_05-05-02	27	7	3152.75	1440.25	3134.5	1421.5
bumblebox-01_2023-10-28_05-05-02	01	2023-10-28_05-05-02	27	3	974.75	714.0	987.0	687.0
bumblebox-01_2023-10-28_05-05-02	01	2023-10-28_05-05-02	28	10	964.75	1843.0	988.0	1822.0
bumblebox-01_2023-10-28_05-05-02	01	2023-10-28_05-05-02	28	11	1563.75	1549.5	1550.5	1526.5
bumblebox-01_2023-10-28_05-05-02	01	2023-10-28_05-05-02	28	7	3173.75	1441.5	3157.5	1422.5
bumblebox-01_2023-10-28_05-05-02	01	2023-10-28_05-05-02	28	8	1681.0	1153.5	1713.5	1146.0
bumblebox-01_2023-10-28_05-05-02	01	2023-10-28_05-05-02	28	3	972.75	708.5	983.0	680.0
bumblebox-01_2023-10-28_05-05-02	01	2023-10-28_05-05-02	28	5	670.75	233.25	639.0	230.0
bumblebox-01_2023-10-28_05-05-02	01	2023-10-28_05-05-02	28	12	2212.75	1900.75	2183.5	1914.5
bumblebox-01_2023-10-28_05-05-02	01	2023-10-28_05-05-02	28	2	2230.25	1643.5	2241.0	1674.5
bumblebox-01_2023-10-28_05-05-02	01	2023-10-28_05-05-02	29	12	2186.75	1885.25	2159.0	1901.0
bumblebox-01_2023-10-28_05-05-02	01	2023-10-28_05-05-02	29	10	965.0	1842.75	988.5	1821.5
bumblebox-01_2023-10-28_05-05-02	01	2023-10-28_05-05-02	29	2	2267.25	1635.25	2270.5	1668.5
bumblebox-01_2023-10-28_05-05-02	01	2023-10-28_05-05-02	29	11	1568.5	1556.0	1555.5	1533.5
bumblebox-01_2023-10-28_05-05-02	01	2023-10-28_05-05-02	29	8	1675.75	1154.25	1709.0	1149.0
bumblebox-01_2023-10-28_05-05-02	01	2023-10-28_05-05-02	29	14	1220.25	2205.0	1212.0	2176.0
bumblebox-01_2023-10-28_05-05-02	01	2023-10-28_05-05-02	29	7	3135.0	1409.0	3120.5	1383.0
bumblebox-01_2023-10-28_05-05-02	01	2023-10-28_05-05-02	29	3	973.0	707.25	983.0	678.5
bumblebox-01_2023-10-28_05-05-02	01	2023-10-28_05-05-02	29	5	594.25	261.75	562.5	266.0
bumblebox-01_2023-10-28_05-05-02	01	2023-10-28_05-05-02	30	12	2189.5	1879.25	2159.0	1891.0
bumblebox-01_2023-10-28_05-05-02	01	2023-10-28_05-05-02	30	10	965.0	1843.25	987.5	1822.5
bumblebox-01_2023-10-28_05-05-02	01	2023-10-28_05-05-02	30	2	2273.25	1641.5	2275.0	1674.5
bumblebox-01_2023-10-28_05-05-02	01	2023-10-28_05-05-02	30	11	1571.5	1555.75	1558.5	1533.5
bumblebox-01_2023-10-28_05-05-02	01	2023-10-28_05-05-02	30	8	1646.0	1169.5	1677.0	1169.0
bumblebox-01_2023-10-28_05-05-02	01	2023-10-28_05-05-02	30	3	974.0	710.0	983.0	681.0
bumblebox-01_2023-10-28_05-05-02	01	2023-10-28_05-05-02	30	14	1219.75	2205.0	1212.0	2175.0
bumblebox-01_2023-10-28_05-05-02	01	2023-10-28_05-05-02	30	7	3122.0	1357.0	3112.5	1326.5
bumblebox-01_2023-10-28_05-05-02	01	2023-10-28_05-05-02	30	5	601.0	264.5	571.0	273.0
bumblebox-01_2023-10-28_05-05-02	01	2023-10-28_05-05-02	31	12	2193.25	1873.75	2164.5	1888.0
bumblebox-01_2023-10-28_05-05-02	01	2023-10-28_05-05-02	31	10	964.75	1843.0	988.0	1822.5
bumblebox-01_2023-10-28_05-05-02	01	2023-10-28_05-05-02	31	2	2284.75	1641.5	2285.0	1674.0
bumblebox-01_2023-10-28_05-05-02	01	2023-10-28_05-05-02	31	11	1572.5	1549.5	1558.5	1526.5
bumblebox-01_2023-10-28_05-05-02	01	2023-10-28_05-05-02	31	7	3062.0	1317.5	3053.0	1289.5
bumblebox-01_2023-10-28_05-05-02	01	2023-10-28_05-05-02	31	8	1733.75	1200.25	1760.0	1217.5
bumblebox-01_2023-10-28_05-05-02	01	2023-10-28_05-05-02	31	3	976.5	708.0	986.0	680.0
bumblebox-01_2023-10-28_05-05-02	01	2023-10-28_05-05-02	31	14	1220.0	2204.75	1212.5	2175.0
bumblebox-01_2023-10-28_05-05-02	01	2023-10-28_05-05-02	31	5	568.75	343.5	543.0	361.5
bumblebox-01_2023-10-28_05-05-02	01	2023-10-28_05-05-02	32	12	2277.5	1847.25	2248.5	1858.5
bumblebox-01_2023-10-28_05-05-02	01	2023-10-28_05-05-02	32	10	964.75	1842.75	986.5	1821.5
bumblebox-01_2023-10-28_05-05-02	01	2023-10-28_05-05-02	32	11	1570.0	1539.5	1558.0	1515.0
bumblebox-01_2023-10-28_05-05-02	01	2023-10-28_05-05-02	32	8	1774.75	1237.25	1796.0	1263.5
bumblebox-01_2023-10-28_05-05-02	01	2023-10-28_05-05-02	32	3	978.0	698.75	987.0	669.5
bumblebox-01_2023-10-28_05-05-02	01	2023-10-28_05-05-02	32	14	1219.75	2205.25	1212.5	2175.5
bumblebox-01_2023-10-28_05-05-02	01	2023-10-28_05-05-02	32	2	2290.5	1643.75	2290.0	1675.5
bumblebox-01_2023-10-28_05-05-02	01	2023-10-28_05-05-02	32	7	3072.0	1310.25	3076.5	1283.0
bumblebox-01_2023-10-28_05-05-02	01	2023-10-28_05-05-02	32	5	554.25	390.25	538.5	415.0
bumblebox-01_2023-10-28_05-05-02	01	2023-10-28_05-05-02	33	12	2240.75	1851.0	2210.5	1863.0
bumblebox-01_2023-10-28_05-05-02	01	2023-10-28_05-05-02	33	10	964.75	1843.25	987.5	1823.0
bumblebox-01_2023-10-28_05-05-02	01	2023-10-28_05-05-02	33	2	2296.5	1646.0	2295.0	1678.0
bumblebox-01_2023-10-28_05-05-02	01	2023-10-28_05-05-02	33	11	1563.5	1536.5	1551.0	1513.0
bumblebox-01_2023-10-28_05-05-02	01	2023-10-28_05-05-02	33	8	1831.75	1288.25	1851.5	1316.0
bumblebox-01_2023-10-28_05-05-02	01	2023-10-28_05-05-02	33	3	976.75	695.5	985.0	665.0
bumblebox-01_2023-10-28_05-05-02	01	2023-10-28_05-05-02	33	14	1219.75	2205.25	1212.0	2175.0
bumblebox-01_2023-10-28_05-05-02	01	2023-10-28_05-05-02	33	7	3099.25	1283.0	3120.0	1271.0
bumblebox-01_2023-10-28_05-05-02	01	2023-10-28_05-05-02	33	5	544.0	392.25	527.5	414.0
bumblebox-01_2023-10-28_05-05-02	01	2023-10-28_05-05-02	34	12	2227.5	1857.25	2196.5	1867.0
bumblebox-01_2023-10-28_05-05-02	01	2023-10-28_05-05-02	34	10	965.0	1843.0	988.0	1822.5
bumblebox-01_2023-10-28_05-05-02	01	2023-10-28_05-05-02	34	2	2308.0	1635.25	2309.0	1668.5
bumblebox-01_2023-10-28_05-05-02	01	2023-10-28_05-05-02	34	11	1573.0	1554.0	1558.0	1531.5
bumblebox-01_2023-10-28_05-05-02	01	2023-10-28_05-05-02	34	8	1883.25	1350.75	1906.5	1373.0
bumblebox-01_2023-10-28_05-05-02	01	2023-10-28_05-05-02	34	3	982.75	691.0	995.0	662.5
bumblebox-01_2023-10-28_05-05-02	01	2023-10-28_05-05-02	34	14	1219.75	2205.25	1212.0	2175.5
bumblebox-01_2023-10-28_05-05-02	01	2023-10-28_05-05-02	34	7	3090.0	1290.75	3119.5	1286.0
bumblebox-01_2023-10-28_05-05-02	01	2023-10-28_05-05-02	34	5	553.75	455.25	544.0	481.5
bumblebox-01_2023-10-28_05-05-02	01	2023-10-28_05-05-02	35	0	2035.25	2021.0	2054.5	2019.5
bumblebox-01_2023-10-28_05-05-02	01	2023-10-28_05-05-02	35	12	2202.75	1867.75	2170.0	1866.0
bumblebox-01_2023-10-28_05-05-02	01	2023-10-28_05-05-02	35	10	964.75	1843.25	988.0	1822.5
bumblebox-01_2023-10-28_05-05-02	01	2023-10-28_05-05-02	35	11	1576.5	1540.25	1561.0	1519.5
bumblebox-01_2023-10-28_05-05-02	01	2023-10-28_05-05-02	35	8	1835.75	1365.75	1846.0	1397.0
bumblebox-01_2023-10-28_05-05-02	01	2023-10-28_05-05-02	35	7	3115.75	1270.75	3144.0	1283.0
bumblebox-01_2023-10-28_05-05-02	01	2023-10-28_05-05-02	35	3	983.25	689.75	996.0	662.0
bumblebox-01_2023-10-28_05-05-02	01	2023-10-28_05-05-02	35	2	2304.75	1675.25	2305.0	1707.5
bumblebox-01_2023-10-28_05-05-02	01	2023-10-28_05-05-02	35	5	575.75	542.75	571.5	568.5
bumblebox-01_2023-10-28_05-05-02	01	2023-10-28_05-05-02	36	12	2153.75	1874.0	2121.5	1872.5
bumblebox-01_2023-10-28_05-05-02	01	2023-10-28_05-05-02	36	10	965.0	1843.75	988.5	1823.0
bumblebox-01_2023-10-28_05-05-02	01	2023-10-28_05-05-02	36	2	2298.25	1656.25	2301.5	1689.5
bumblebox-01_2023-10-28_05-05-02	01	2023-10-28_05-05-02	36	11	1573.75	1534.5	1561.0	1512.5
bumblebox-01_2023-10-28_05-05-02	01	2023-10-28_05-05-02	36	8	1822.75	1434.75	1819.0	1467.5
bumblebox-01_2023-10-28_05-05-02	01	2023-10-28_05-05-02	36	3	984.25	690.75	996.5	662.0
bumblebox-01_2023-10-28_05-05-02	01	2023-10-28_05-05-02	36	14	1220.0	2205.0	1212.0	2175.0
bumblebox-01_2023-10-28_05-05-02	01	2023-10-28_05-05-02	36	7	3165.75	1332.75	3177.5	1361.0
bumblebox-01_2023-10-28_05-05-02	01	2023-10-28_05-05-02	36	5	580.5	643.25	579.5	667.5
bumblebox-01_2023-10-28_05-05-02	01	2023-10-28_05-05-02	37	0	2079.75	2107.0	2106.5	2118.0
bumblebox-01_2023-10-28_05-05-02	01	2023-10-28_05-05-02	37	12	2093.25	1886.25	2065.5	1880.0
bumblebox-01_2023-10-28_05-05-02	01	2023-10-28_05-05-02	37	10	965.0	1843.0	988.5	1822.0
bumblebox-01_2023-10-28_05-05-02	01	2023-10-28_05-05-02	37	15	1944.5	1645.25	1962.0	1638.5
bumblebox-01_2023-10-28_05-05-02	01	2023-10-28_05-05-02	37	11	1569.25	1544.5	1557.0	1522.0
bumblebox-01_2023-10-28_05-05-02	01	2023-10-28_05-05-02	37	8	1850.5	1513.25	1860.0	1541.0
bumblebox-01_2023-10-28_05-05-02	01	2023-10-28_05-05-02	37	7	3126.0	1318.0	3127.5	1347.5
bumblebox-01_2023-10-28_05-05-02	01	2023-10-28_05-05-02	37	14	1219.75	2205.5	1212.0	2176.0
bumblebox-01_2023-10-28_05-05-02	01	2023-10-28_05-05-02	37	2	2326.5	1663.5	2342.0	1692.0
bumblebox-01_2023-10-28_05-05-02	01	2023-10-28_05-05-02	37	5	571.5	742.25	567.5	771.5
bumblebox-01_2023-10-28_05-05-02	01	2023-10-28_05-05-02	37	3	985.0	690.0	997.5	661.5
bumblebox-01_2023-10-28_05-05-02	01	2023-10-28_05-05-02	38	0	2137.75	2128.75	2170.0	2124.0
bumblebox-01_2023-10-28_05-05-02	01	2023-10-28_05-05-02	38	12	2138.75	1882.75	2112.0	1897.0
bumblebox-01_2023-10-28_05-05-02	01	2023-10-28_05-05-02	38	10	964.75	1843.25	988.0	1822.5
bumblebox-01_2023-10-28_05-05-02	01	2023-10-28_05-05-02	38	2	2323.75	1659.75	2321.0	1693.0
bumblebox-01_2023-10-28_05-05-02	01	2023-10-28_05-05-02	38	15	1973.75	1668.5	1991.5	1681.5
bumblebox-01_2023-10-28_05-05-02	01	2023-10-28_05-05-02	38	11	1567.75	1545.5	1555.5	1523.0
bumblebox-01_2023-10-28_05-05-02	01	2023-10-28_05-05-02	38	3	985.25	688.5	997.5	659.5
bumblebox-01_2023-10-28_05-05-02	01	2023-10-28_05-05-02	38	14	1219.75	2205.5	1212.0	2175.5
bumblebox-01_2023-10-28_05-05-02	01	2023-10-28_05-05-02	38	7	3069.0	1243.25	3045.5	1255.0
bumblebox-01_2023-10-28_05-05-02	01	2023-10-28_05-05-02	38	5	609.25	914.75	619.0	942.0
bumblebox-01_2023-10-28_05-05-02	01	2023-10-28_05-05-02	39	0	2154.0	2122.25	2186.0	2113.5
bumblebox-01_2023-10-28_05-05-02	01	2023-10-28_05-05-02	39	12	2140.5	1908.0	2112.5	1919.0
bumblebox-01_2023-10-28_05-05-02	01	2023-10-28_05-05-02	39	10	964.75	1842.75	988.0	1821.5
bumblebox-01_2023-10-28_05-05-02	01	2023-10-28_05-05-02	39	8	1882.25	1548.0	1895.0	1568.0
bumblebox-01_2023-10-28_05-05-02	01	2023-10-28_05-05-02	39	11	1570.0	1545.5	1558.0	1523.0
bumblebox-01_2023-10-28_05-05-02	01	2023-10-28_05-05-02	39	7	3074.75	1271.25	3058.0	1291.0
bumblebox-01_2023-10-28_05-05-02	01	2023-10-28_05-05-02	39	3	985.5	687.75	997.5	658.5
bumblebox-01_2023-10-28_05-05-02	01	2023-10-28_05-05-02	39	14	1219.5	2204.75	1212.0	2174.5
bumblebox-01_2023-10-28_05-05-02	01	2023-10-28_05-05-02	39	2	2269.75	1643.5	2247.5	1665.0
bumblebox-01_2023-10-28_05-05-02	01	2023-10-28_05-05-02	39	15	1966.0	1606.25	1987.0	1598.5
bumblebox-01_2023-10-28_05-05-02	01	2023-10-28_05-05-02	39	5	641.25	1145.0	653.0	1169.5
bumblebox-01_2023-10-28_05-05-02	01	2023-10-28_05-05-02	40	0	2170.75	2134.75	2201.0	2123.0
bumblebox-01_2023-10-28_05-05-02	01	2023-10-28_05-05-02	40	12	2187.25	1930.5	2155.5	1923.0
bumblebox-01_2023-10-28_05-05-02	01	2023-10-28_05-05-02	40	10	964.5	1843.0	987.5	1822.5
bumblebox-01_2023-10-28_05-05-02	01	2023-10-28_05-05-02	40	2	2330.25	1658.25	2303.5	1672.0
bumblebox-01_2023-10-28_05-05-02	01	2023-10-28_05-05-02	40	15	2089.75	1571.0	2121.5	1567.5
bumblebox-01_2023-10-28_05-05-02	01	2023-10-28_05-05-02	40	8	1889.25	1557.0	1904.0	1575.0
bumblebox-01_2023-10-28_05-05-02	01	2023-10-28_05-05-02	40	11	1572.5	1550.5	1560.5	1527.0
bumblebox-01_2023-10-28_05-05-02	01	2023-10-28_05-05-02	40	1	1758.75	1102.5	1727.0	1110.5
bumblebox-01_2023-10-28_05-05-02	01	2023-10-28_05-05-02	40	14	1219.75	2204.75	1211.5	2175.0
bumblebox-01_2023-10-28_05-05-02	01	2023-10-28_05-05-02	40	7	3080.5	1279.25	3067.5	1302.0
bumblebox-01_2023-10-28_05-05-02	01	2023-10-28_05-05-02	40	5	747.0	1235.5	769.5	1255.5
bumblebox-01_2023-10-28_05-05-02	01	2023-10-28_05-05-02	40	3	986.0	688.75	997.5	660.0
bumblebox-01_2023-10-28_05-05-02	01	2023-10-28_05-05-02	41	0	2189.75	2130.0	2219.5	2115.5
bumblebox-01_2023-10-28_05-05-02	01	2023-10-28_05-05-02	41	12	2229.75	1934.5	2211.5	1910.0
bumblebox-01_2023-10-28_05-05-02	01	2023-10-28_05-05-02	41	10	965.25	1843.25	988.0	1822.5
bumblebox-01_2023-10-28_05-05-02	01	2023-10-28_05-05-02	41	2	2331.25	1673.25	2310.0	1693.0
bumblebox-01_2023-10-28_05-05-02	01	2023-10-28_05-05-02	41	15	2153.75	1544.0	2185.0	1536.0
bumblebox-01_2023-10-28_05-05-02	01	2023-10-28_05-05-02	41	11	1572.5	1548.75	1561.0	1525.5
bumblebox-01_2023-10-28_05-05-02	01	2023-10-28_05-05-02	41	7	3083.25	1289.75	3069.5	1313.5
bumblebox-01_2023-10-28_05-05-02	01	2023-10-28_05-05-02	41	5	783.75	1273.75	806.0	1294.5
bumblebox-01_2023-10-28_05-05-02	01	2023-10-28_05-05-02	41	3	985.25	688.25	997.0	659.5
bumblebox-01_2023-10-28_05-05-02	01	2023-10-28_05-05-02	42	0	2191.5	2143.25	2222.5	2130.0
bumblebox-01_2023-10-28_05-05-02	01	2023-10-28_05-05-02	42	12	2230.0	1889.75	2227.0	1858.0
bumblebox-01_2023-10-28_05-05-02	01	2023-10-28_05-05-02	42	10	964.25	1843.25	987.0	1822.0
bumblebox-01_2023-10-28_05-05-02	01	2023-10-28_05-05-02	42	11	1571.25	1541.25	1560.5	1517.5
bumblebox-01_2023-10-28_05-05-02	01	2023-10-28_05-05-02	42	15	2242.75	1495.75	2270.5	1485.0
bumblebox-01_2023-10-28_05-05-02	01	2023-10-28_05-05-02	42	1	1749.75	1107.5	1717.0	1114.5
bumblebox-01_2023-10-28_05-05-02	01	2023-10-28_05-05-02	42	14	1220.25	2204.75	1212.5	2176.0
bumblebox-01_2023-10-28_05-05-02	01	2023-10-28_05-05-02	42	2	2359.75	1654.75	2335.0	1672.0
bumblebox-01_2023-10-28_05-05-02	01	2023-10-28_05-05-02	42	5	993.5	1360.75	1020.0	1370.0
bumblebox-01_2023-10-28_05-05-02	01	2023-10-28_05-05-02	42	7	3092.75	1279.0	3077.5	1299.5
bumblebox-01_2023-10-28_05-05-02	01	2023-10-28_05-05-02	42	3	986.0	688.25	998.5	659.5
bumblebox-01_2023-10-28_05-05-02	01	2023-10-28_05-05-02	43	0	2184.75	2148.75	2212.5	2132.5
bumblebox-01_2023-10-28_05-05-02	01	2023-10-28_05-05-02	43	12	2206.75	1871.0	2201.5	1839.5
bumblebox-01_2023-10-28_05-05-02	01	2023-10-28_05-05-02	43	10	964.5	1843.0	988.5	1822.0
bumblebox-01_2023-10-28_05-05-02	01	2023-10-28_05-05-02	43	11	1574.0	1545.5	1562.0	1521.5
bumblebox-01_2023-10-28_05-05-02	01	2023-10-28_05-05-02	43	15	2295.25	1474.5	2327.5	1474.0
bumblebox-01_2023-10-28_05-05-02	01	2023-10-28_05-05-02	43	14	1220.25	2205.0	1212.5	2175.5
bumblebox-01_2023-10-28_05-05-02	01	2023-10-28_05-05-02	43	2	2336.25	1645.0	2309.5	1651.5
bumblebox-01_2023-10-28_05-05-02	01	2023-10-28_05-05-02	43	5	1091.25	1486.5	1116.5	1499.5
bumblebox-01_2023-10-28_05-05-02	01	2023-10-28_05-05-02	43	7	3071.75	1260.0	3045.0	1270.0
bumblebox-01_2023-10-28_05-05-02	01	2023-10-28_05-05-02	43	3	985.25	688.75	997.0	660.0
bumblebox-01_2023-10-28_05-05-02	01	2023-10-28_05-05-02	44	0	2216.75	2142.75	2241.5	2121.0
bumblebox-01_2023-10-28_05-05-02	01	2023-10-28_05-05-02	44	12	2189.25	1851.75	2200.0	1821.0
bumblebox-01_2023-10-28_05-05-02	01	2023-10-28_05-05-02	44	10	965.0	1843.5	987.5	1823.0
bumblebox-01_2023-10-28_05-05-02	01	2023-10-28_05-05-02	44	11	1580.25	1548.75	1565.0	1528.0
bumblebox-01_2023-10-28_05-05-02	01	2023-10-28_05-05-02	44	15	2349.0	1471.25	2380.0	1480.0
bumblebox-01_2023-10-28_05-05-02	01	2023-10-28_05-05-02	44	3	985.75	689.0	997.5	660.0
bumblebox-01_2023-10-28_05-05-02	01	2023-10-28_05-05-02	44	14	1219.75	2205.5	1212.0	2175.5
bumblebox-01_2023-10-28_05-05-02	01	2023-10-28_05-05-02	44	2	2366.5	1656.25	2338.5	1664.0
bumblebox-01_2023-10-28_05-05-02	01	2023-10-28_05-05-02	44	5	1112.5	1616.0	1127.0	1641.0
bumblebox-01_2023-10-28_05-05-02	01	2023-10-28_05-05-02	44	7	3065.5	1259.0	3037.5	1268.5
bumblebox-01_2023-10-28_05-05-02	01	2023-10-28_05-05-02	45	12	2125.25	1897.5	2153.5	1886.0
bumblebox-01_2023-10-28_05-05-02	01	2023-10-28_05-05-02	45	10	955.75	1855.25	979.5	1835.0
bumblebox-01_2023-10-28_05-05-02	01	2023-10-28_05-05-02	45	11	1572.0	1534.75	1559.0	1512.5
bumblebox-01_2023-10-28_05-05-02	01	2023-10-28_05-05-02	45	15	2363.75	1463.75	2394.0	1475.0
bumblebox-01_2023-10-28_05-05-02	01	2023-10-28_05-05-02	45	7	3062.0	1262.75	3033.5	1272.0
bumblebox-01_2023-10-28_05-05-02	01	2023-10-28_05-05-02	45	1	1749.25	1122.75	1717.0	1131.5
bumblebox-01_2023-10-28_05-05-02	01	2023-10-28_05-05-02	45	3	985.5	688.75	997.5	659.5
bumblebox-01_2023-10-28_05-05-02	01	2023-10-28_05-05-02	45	14	1219.75	2205.0	1212.0	2175.0
bumblebox-01_2023-10-28_05-05-02	01	2023-10-28_05-05-02	45	5	1166.75	1804.25	1179.5	1827.5
bumblebox-01_2023-10-28_05-05-02	01	2023-10-28_05-05-02	45	2	2352.5	1657.75	2325.5	1676.0
bumblebox-01_2023-10-28_05-05-02	01	2023-10-28_05-05-02	46	0	2250.0	2163.75	2260.0	2138.0
bumblebox-01_2023-10-28_05-05-02	01	2023-10-28_05-05-02	46	12	2191.25	1902.5	2223.5	1900.0
bumblebox-01_2023-10-28_05-05-02	01	2023-10-28_05-05-02	46	10	950.75	1853.0	973.5	1832.0
bumblebox-01_2023-10-28_05-05-02	01	2023-10-28_05-05-02	46	11	1574.75	1532.0	1561.5	1511.0
bumblebox-01_2023-10-28_05-05-02	01	2023-10-28_05-05-02	46	15	2340.0	1467.0	2370.0	1479.5
bumblebox-01_2023-10-28_05-05-02	01	2023-10-28_05-05-02	46	7	3027.0	1312.25	2996.0	1322.0
bumblebox-01_2023-10-28_05-05-02	01	2023-10-28_05-05-02	46	1	1731.5	1124.25	1699.5	1133.5
bumblebox-01_2023-10-28_05-05-02	01	2023-10-28_05-05-02	46	14	1219.75	2205.0	1212.0	2175.5
bumblebox-01_2023-10-28_05-05-02	01	2023-10-28_05-05-02	46	5	1175.75	1946.25	1176.5	1968.5
bumblebox-01_2023-10-28_05-05-02	01	2023-10-28_05-05-02	46	2	2330.5	1653.25	2302.0	1669.0
bumblebox-01_2023-10-28_05-05-02	01	2023-10-28_05-05-02	46	3	986.0	688.5	998.0	660.0
bumblebox-01_2023-10-28_05-05-02	01	2023-10-28_05-05-02	47	0	2255.0	2131.0	2262.0	2099.5
bumblebox-01_2023-10-28_05-05-02	01	2023-10-28_05-05-02	47	12	2259.75	1902.75	2292.5	1901.5
bumblebox-01_2023-10-28_05-05-02	01	2023-10-28_05-05-02	47	10	951.75	1853.0	973.5	1831.0
bumblebox-01_2023-10-28_05-05-02	01	2023-10-28_05-05-02	47	8	1929.25	1552.0	1936.5	1571.5
bumblebox-01_2023-10-28_05-05-02	01	2023-10-28_05-05-02	47	11	1572.75	1539.0	1560.0	1517.0
bumblebox-01_2023-10-28_05-05-02	01	2023-10-28_05-05-02	47	15	2364.25	1469.25	2392.0	1484.5
bumblebox-01_2023-10-28_05-05-02	01	2023-10-28_05-05-02	47	1	1764.5	1099.0	1732.0	1105.5
bumblebox-01_2023-10-28_05-05-02	01	2023-10-28_05-05-02	47	14	1219.75	2205.25	1211.5	2175.5
bumblebox-01_2023-10-28_05-05-02	01	2023-10-28_05-05-02	47	5	1109.5	1987.75	1109.0	2001.0
bumblebox-01_2023-10-28_05-05-02	01	2023-10-28_05-05-02	47	2	2335.0	1664.5	2304.0	1675.5
bumblebox-01_2023-10-28_05-05-02	01	2023-10-28_05-05-02	47	7	2937.25	1388.75	2912.0	1380.0
bumblebox-01_2023-10-28_05-05-02	01	2023-10-28_05-05-02	47	3	985.75	689.0	997.5	660.5
bumblebox-01_2023-10-28_05-05-02	01	2023-10-28_05-05-02	48	0	2268.25	2118.5	2271.5	2086.5
bumblebox-01_2023-10-28_05-05-02	01	2023-10-28_05-05-02	48	12	2360.5	1873.25	2387.0	1878.5
bumblebox-01_2023-10-28_05-05-02	01	2023-10-28_05-05-02	48	10	937.0	1844.75	962.0	1826.5
bumblebox-01_2023-10-28_05-05-02	01	2023-10-28_05-05-02	48	11	1558.5	1541.75	1543.5	1520.5
bumblebox-01_2023-10-28_05-05-02	01	2023-10-28_05-05-02	48	15	2372.5	1482.25	2394.5	1503.0
bumblebox-01_2023-10-28_05-05-02	01	2023-10-28_05-05-02	48	1	1747.75	1109.0	1716.5	1118.5
bumblebox-01_2023-10-28_05-05-02	01	2023-10-28_05-05-02	48	14	1219.5	2205.5	1211.5	2175.5
bumblebox-01_2023-10-28_05-05-02	01	2023-10-28_05-05-02	48	5	1122.75	2002.0	1118.5	2010.5
bumblebox-01_2023-10-28_05-05-02	01	2023-10-28_05-05-02	48	2	2273.75	1665.5	2243.5	1654.5
bumblebox-01_2023-10-28_05-05-02	01	2023-10-28_05-05-02	48	7	2914.5	1361.75	2898.5	1342.0
bumblebox-01_2023-10-28_05-05-02	01	2023-10-28_05-05-02	48	3	986.5	689.25	998.5	660.0
bumblebox-01_2023-10-28_05-05-02	01	2023-10-28_05-05-02	49	0	2264.25	2119.0	2268.0	2086.5
bumblebox-01_2023-10-28_05-05-02	01	2023-10-28_05-05-02	49	12	2339.75	1909.5	2345.5	1938.0
bumblebox-01_2023-10-28_05-05-02	01	2023-10-28_05-05-02	49	10	935.25	1839.75	961.5	1823.0
bumblebox-01_2023-10-28_05-05-02	01	2023-10-28_05-05-02	49	11	1531.25	1506.75	1523.0	1478.5
bumblebox-01_2023-10-28_05-05-02	01	2023-10-28_05-05-02	49	15	2370.5	1491.25	2389.5	1516.0
bumblebox-01_2023-10-28_05-05-02	01	2023-10-28_05-05-02	49	7	3071.75	1350.0	3076.5	1319.5
bumblebox-01_2023-10-28_05-05-02	01	2023-10-28_05-05-02	49	1	1757.25	1107.75	1728.5	1117.5
bumblebox-01_2023-10-28_05-05-02	01	2023-10-28_05-05-02	49	3	986.0	689.5	998.0	661.0
bumblebox-01_2023-10-28_05-05-02	01	2023-10-28_05-05-02	49	14	1219.25	2204.75	1211.5	2175.0
bumblebox-01_2023-10-28_05-05-02	01	2023-10-28_05-05-02	49	2	2282.0	1673.25	2249.0	1675.5
bumblebox-01_2023-10-28_05-05-02	01	2023-10-28_05-05-02	50	0	2265.0	2137.0	2267.0	2105.0
bumblebox-01_2023-10-28_05-05-02	01	2023-10-28_05-05-02	50	12	2319.0	1889.0	2308.0	1920.0
bumblebox-01_2023-10-28_05-05-02	01	2023-10-28_05-05-02	50	10	933.0	1843.25	958.5	1825.0
bumblebox-01_2023-10-28_05-05-02	01	2023-10-28_05-05-02	50	15	2371.25	1506.75	2388.0	1533.0
bumblebox-01_2023-10-28_05-05-02	01	2023-10-28_05-05-02	50	11	1504.0	1473.75	1500.5	1446.0
bumblebox-01_2023-10-28_05-05-02	01	2023-10-28_05-05-02	50	1	1753.75	1120.75	1727.0	1134.0
bumblebox-01_2023-10-28_05-05-02	01	2023-10-28_05-05-02	50	14	1219.75	2205.0	1212.0	2175.5
bumblebox-01_2023-10-28_05-05-02	01	2023-10-28_05-05-02	50	5	1165.0	1914.0	1141.5	1915.5
bumblebox-01_2023-10-28_05-05-02	01	2023-10-28_05-05-02	50	2	2109.25	1676.25	2095.0	1706.0
bumblebox-01_2023-10-28_05-05-02	01	2023-10-28_05-05-02	50	7	3099.75	1300.25	3100.5	1275.5
bumblebox-01_2023-10-28_05-05-02	01	2023-10-28_05-05-02	50	3	986.25	690.0	998.0	661.5
bumblebox-01_2023-10-28_05-05-02	01	2023-10-28_05-05-02	51	0	2265.5	2138.75	2265.0	2108.5
bumblebox-01_2023-10-28_05-05-02	01	2023-10-28_05-05-02	51	12	2226.0	1925.0	2198.5	1942.0
bumblebox-01_2023-10-28_05-05-02	01	2023-10-28_05-05-02	51	5	1163.25	1884.5	1139.0	1881.0
bumblebox-01_2023-10-28_05-05-02	01	2023-10-28_05-05-02	51	10	932.5	1839.75	957.0	1820.0
bumblebox-01_2023-10-28_05-05-02	01	2023-10-28_05-05-02	51	15	2364.5	1503.75	2383.0	1527.5
bumblebox-01_2023-10-28_05-05-02	01	2023-10-28_05-05-02	51	11	1498.25	1468.25	1496.5	1441.0
bumblebox-01_2023-10-28_05-05-02	01	2023-10-28_05-05-02	51	7	3112.5	1303.25	3119.5	1281.0
bumblebox-01_2023-10-28_05-05-02	01	2023-10-28_05-05-02	51	1	1750.75	1130.75	1722.0	1143.0
bumblebox-01_2023-10-28_05-05-02	01	2023-10-28_05-05-02	51	14	1220.25	2205.0	1212.5	2175.5
bumblebox-01_2023-10-28_05-05-02	01	2023-10-28_05-05-02	51	8	1956.75	1571.0	1967.5	1581.5
bumblebox-01_2023-10-28_05-05-02	01	2023-10-28_05-05-02	51	3	986.5	689.5	998.0	661.0
