## Supplementary material for "The BumbleBox: An open-source platform for quantifying behavior in bumblebee colonies": Sample BumbleBox Data Output: bumblebox-01_2023-10-28_05-50-02_averages.csv

filename	ID	average distance from center	average speed	frames tracked in video
bumblebox-01_2023-10-28_05-50-02	0	563.0	72.0	43
bumblebox-01_2023-10-28_05-50-02	1	286.0	17.0	52
bumblebox-01_2023-10-28_05-50-02	3	455.0	7.0	7
bumblebox-01_2023-10-28_05-50-02	4	560.0	108.0	46
bumblebox-01_2023-10-28_05-50-02	5	441.0	14.0	51
bumblebox-01_2023-10-28_05-50-02	6	210.0	10.0	35
bumblebox-01_2023-10-28_05-50-02	7	571.0	15.0	2
bumblebox-01_2023-10-28_05-50-02	8	167.0	18.0	2
bumblebox-01_2023-10-28_05-50-02	10	846.0	27.0	52
bumblebox-01_2023-10-28_05-50-02	11	392.0	57.0	4
bumblebox-01_2023-10-28_05-50-02	13	697.0	42.0	43
bumblebox-01_2023-10-28_05-50-02	15	1404.0	2.0	6
