## Supplementary material for "The BumbleBox: An open-source platform for quantifying behavior in bumblebee colonies": Sample BumbleBox Data Output: bumblebox-01_2023-10-28_05-50-02_contacts.csv

	frame	ID	0	1	4	5	6	7	10	13	15	3	11	8
0	0	0		0.0	0.0	0.0	0.0	0.0	0.0
1	0	1	0.0		0.0	0.0	0.0	0.0	0.0
2	0	4	0.0	0.0		0.0	0.0	0.0	0.0
3	0	5	0.0	0.0	0.0		0.0	0.0	0.0
4	0	6	0.0	0.0	0.0	0.0		0.0	0.0
5	0	7	0.0	0.0	0.0	0.0	0.0		0.0
6	0	10	0.0	0.0	0.0	0.0	0.0	0.0
7	1	0		0.0	0.0	0.0	0.0	0.0	0.0
8	1	1	0.0		0.0	0.0	0.0	0.0	0.0
9	1	4	0.0	0.0		0.0	0.0	0.0	0.0
10	1	5	0.0	0.0	0.0		0.0	0.0	0.0
11	1	6	0.0	0.0	0.0	0.0		0.0	0.0
12	1	7	0.0	0.0	0.0	0.0	0.0		0.0
13	1	10	0.0	0.0	0.0	0.0	0.0	0.0
14	2	0		0.0	0.0	0.0	0.0		0.0	0.0
15	2	1	0.0		0.0	0.0	0.0		0.0	0.0
16	2	4	0.0	0.0		0.0	0.0		0.0	0.0
17	2	5	0.0	0.0	0.0		0.0		0.0	1.0
18	2	6	0.0	0.0	0.0	0.0			0.0	1.0
19	2	10	0.0	0.0	0.0	0.0	0.0			0.0
20	2	13	0.0	0.0	0.0	1.0	1.0		0.0
21	3	0		0.0	0.0	0.0	0.0		0.0	0.0
22	3	1	0.0		0.0	0.0	0.0		0.0	0.0
23	3	4	0.0	0.0		0.0	0.0		0.0	0.0
24	3	5	0.0	0.0	0.0		0.0		0.0	1.0
25	3	6	0.0	0.0	0.0	0.0			0.0	1.0
26	3	10	0.0	0.0	0.0	0.0	0.0			0.0
27	3	13	0.0	0.0	0.0	1.0	1.0		0.0
28	4	0		0.0	0.0	0.0	0.0		0.0	0.0
29	4	1	0.0		0.0	0.0	0.0		0.0	0.0
30	4	4	0.0	0.0		0.0	0.0		0.0	0.0
31	4	5	0.0	0.0	0.0		0.0		0.0	1.0
32	4	6	0.0	0.0	0.0	0.0			0.0	1.0
33	4	10	0.0	0.0	0.0	0.0	0.0			0.0
34	4	13	0.0	0.0	0.0	1.0	1.0		0.0
35	5	0		0.0	0.0	0.0	0.0		0.0	0.0	0.0
36	5	1	0.0		0.0	0.0	0.0		0.0	0.0	0.0
37	5	4	0.0	0.0		0.0	0.0		0.0	0.0	0.0
38	5	5	0.0	0.0	0.0		0.0		0.0	0.0	0.0
39	5	6	0.0	0.0	0.0	0.0			0.0	1.0	0.0
40	5	10	0.0	0.0	0.0	0.0	0.0			0.0	0.0
41	5	13	0.0	0.0	0.0	0.0	1.0		0.0		0.0
42	5	15	0.0	0.0	0.0	0.0	0.0		0.0	0.0
43	6	0		0.0	1.0	0.0	0.0		0.0			0.0
44	6	1	0.0		0.0	0.0	0.0		0.0			0.0
45	6	3	0.0	0.0	0.0	0.0	0.0		0.0
46	6	4	1.0	0.0		0.0	0.0		0.0			0.0
47	6	5	0.0	0.0	0.0		0.0		0.0			0.0
48	6	6	0.0	0.0	0.0	0.0			0.0			0.0
49	6	10	0.0	0.0	0.0	0.0	0.0					0.0
50	7	0		0.0	0.0	0.0	0.0		0.0
51	7	1	0.0		0.0	0.0	0.0		0.0
52	7	4	0.0	0.0		0.0	0.0		0.0
53	7	5	0.0	0.0	0.0		0.0		0.0
54	7	6	0.0	0.0	0.0	0.0			0.0
55	7	10	0.0	0.0	0.0	0.0	0.0
56	8	0		0.0	0.0	0.0	0.0		0.0		0.0
57	8	1	0.0		0.0	0.0	0.0		0.0		0.0
58	8	4	0.0	0.0		0.0	0.0		0.0		0.0
59	8	5	0.0	0.0	0.0		0.0		0.0		0.0
60	8	6	0.0	0.0	0.0	0.0			0.0		0.0
61	8	10	0.0	0.0	0.0	0.0	0.0				0.0
62	8	15	0.0	0.0	0.0	0.0	0.0		0.0
63	9	0		0.0	0.0	0.0	0.0		0.0				0.0
64	9	1	0.0		0.0	0.0	0.0		0.0				0.0
65	9	4	0.0	0.0		0.0	0.0		0.0				0.0
66	9	5	0.0	0.0	0.0		0.0		0.0				0.0
67	9	6	0.0	0.0	0.0	0.0			0.0				0.0
68	9	10	0.0	0.0	0.0	0.0	0.0						0.0
69	9	11	0.0	0.0	0.0	0.0	0.0		0.0
70	10	0		0.0	0.0		0.0		0.0		0.0		0.0	0.0
71	10	1	0.0		0.0		0.0		0.0		0.0		0.0	0.0
72	10	4	0.0	0.0			0.0		0.0		0.0		0.0	0.0
73	10	6	0.0	0.0	0.0				0.0		0.0		0.0	0.0
74	10	8	0.0	0.0	0.0		0.0		0.0		0.0		0.0
75	10	10	0.0	0.0	0.0		0.0				0.0		0.0	0.0
76	10	11	0.0	0.0	0.0		0.0		0.0		0.0			0.0
77	10	15	0.0	0.0	0.0		0.0		0.0				0.0	0.0
78	11	0		0.0	1.0	0.0			0.0		0.0	0.0	0.0
79	11	1	0.0		0.0	0.0			0.0		0.0	0.0	0.0
80	11	3	0.0	0.0	0.0	0.0			0.0		0.0		0.0
81	11	4	1.0	0.0		0.0			0.0		0.0	0.0	0.0
82	11	5	0.0	0.0	0.0				0.0		0.0	0.0	0.0
83	11	10	0.0	0.0	0.0	0.0					0.0	0.0	0.0
84	11	11	0.0	0.0	0.0	0.0			0.0		0.0	0.0
85	11	15	0.0	0.0	0.0	0.0			0.0			0.0	0.0
86	12	0		0.0	0.0	0.0	0.0		0.0	0.0	0.0		0.0
87	12	1	0.0		0.0	0.0	0.0		0.0	0.0	0.0		0.0
88	12	4	0.0	0.0		0.0	0.0		0.0	0.0	0.0		0.0
89	12	5	0.0	0.0	0.0		0.0		0.0	1.0	0.0		0.0
90	12	6	0.0	0.0	0.0	0.0			0.0	0.0	0.0		1.0
91	12	10	0.0	0.0	0.0	0.0	0.0			0.0	0.0		0.0
92	12	11	0.0	0.0	0.0	0.0	1.0		0.0	0.0	0.0
93	12	13	0.0	0.0	0.0	1.0	0.0		0.0		0.0		0.0
94	12	15	0.0	0.0	0.0	0.0	0.0		0.0	0.0			0.0
95	13	0		0.0	0.0	0.0	0.0		0.0			0.0
96	13	1	0.0		0.0	0.0	0.0		0.0			0.0
97	13	3	0.0	0.0	0.0	0.0	0.0		0.0
98	13	4	0.0	0.0		0.0	0.0		0.0			0.0
99	13	5	0.0	0.0	0.0		0.0		0.0			0.0
100	13	6	0.0	0.0	0.0	0.0			0.0			0.0
101	13	10	0.0	0.0	0.0	0.0	0.0					0.0
102	14	0		0.0	0.0	0.0			0.0	0.0
103	14	1	0.0		0.0	0.0			0.0	0.0
104	14	4	0.0	0.0		0.0			0.0	0.0
105	14	5	0.0	0.0	0.0				0.0	1.0
106	14	10	0.0	0.0	0.0	0.0				0.0
107	14	13	0.0	0.0	0.0	1.0			0.0
108	15	0		0.0	0.0	0.0			0.0	0.0
109	15	1	0.0		0.0	0.0			0.0	0.0
110	15	4	0.0	0.0		0.0			0.0	0.0
111	15	5	0.0	0.0	0.0				0.0	1.0
112	15	10	0.0	0.0	0.0	0.0				0.0
113	15	13	0.0	0.0	0.0	1.0			0.0
114	16	0		0.0	0.0	0.0	0.0		0.0	0.0		0.0		0.0
115	16	1	0.0		0.0	0.0	0.0		0.0	0.0		0.0		0.0
116	16	3	0.0	0.0	0.0	0.0	0.0		0.0	0.0				0.0
117	16	4	0.0	0.0		0.0	0.0		0.0	0.0		0.0		0.0
118	16	5	0.0	0.0	0.0		0.0		0.0	1.0		0.0		0.0
119	16	6	0.0	0.0	0.0	0.0			0.0	0.0		0.0		0.0
120	16	8	0.0	0.0	0.0	0.0	0.0		0.0	0.0		0.0
121	16	10	0.0	0.0	0.0	0.0	0.0			0.0		0.0		0.0
122	16	13	0.0	0.0	0.0	1.0	0.0		0.0			0.0		0.0
123	17	0		0.0	0.0	0.0			0.0	0.0		0.0
124	17	1	0.0		0.0	0.0			0.0	0.0		0.0
125	17	3	0.0	0.0	0.0	0.0			0.0	0.0
126	17	4	0.0	0.0		0.0			0.0	0.0		0.0
127	17	5	0.0	0.0	0.0				0.0	1.0		0.0
128	17	10	0.0	0.0	0.0	0.0				0.0		0.0
129	17	13	0.0	0.0	0.0	1.0			0.0			0.0
130	18	0		0.0	0.0	0.0			0.0	0.0		0.0
131	18	1	0.0		0.0	0.0			0.0	0.0		0.0
132	18	3	0.0	0.0	0.0	0.0			0.0	0.0
133	18	4	0.0	0.0		0.0			0.0	0.0		0.0
134	18	5	0.0	0.0	0.0				0.0	1.0		0.0
135	18	10	0.0	0.0	0.0	0.0				0.0		0.0
136	18	13	0.0	0.0	0.0	1.0			0.0			0.0
137	19	0		0.0	0.0	0.0			0.0	0.0
138	19	1	0.0		0.0	0.0			0.0	0.0
139	19	4	0.0	0.0		0.0			0.0	0.0
140	19	5	0.0	0.0	0.0				0.0	0.0
141	19	10	0.0	0.0	0.0	0.0				0.0
142	19	13	0.0	0.0	0.0	0.0			0.0
143	20	0		0.0	0.0	0.0	0.0		0.0	0.0
144	20	1	0.0		0.0	0.0	0.0		0.0	0.0
145	20	4	0.0	0.0		0.0	0.0		0.0	0.0
146	20	5	0.0	0.0	0.0		0.0		0.0	0.0
147	20	6	0.0	0.0	0.0	0.0			0.0	0.0
148	20	10	0.0	0.0	0.0	0.0	0.0			0.0
149	20	13	0.0	0.0	0.0	0.0	0.0		0.0
150	21	0		0.0	0.0	0.0			0.0	0.0
151	21	1	0.0		0.0	0.0			0.0	0.0
152	21	4	0.0	0.0		0.0			0.0	0.0
153	21	5	0.0	0.0	0.0				0.0	0.0
154	21	10	0.0	0.0	0.0	0.0				0.0
155	21	13	0.0	0.0	0.0	0.0			0.0
156	22	0		0.0	0.0	0.0			0.0	0.0
157	22	1	0.0		0.0	0.0			0.0	0.0
158	22	4	0.0	0.0		0.0			0.0	0.0
159	22	5	0.0	0.0	0.0				0.0	0.0
160	22	10	0.0	0.0	0.0	0.0				0.0
161	22	13	0.0	0.0	0.0	0.0			0.0
162	23	0		0.0	0.0	0.0			0.0	0.0
163	23	1	0.0		0.0	0.0			0.0	0.0
164	23	4	0.0	0.0		0.0			0.0	0.0
165	23	5	0.0	0.0	0.0				0.0	1.0
166	23	10	0.0	0.0	0.0	0.0				0.0
167	23	13	0.0	0.0	0.0	1.0			0.0
168	24	0		0.0	0.0	0.0	0.0		0.0	0.0
169	24	1	0.0		0.0	0.0	0.0		0.0	0.0
170	24	4	0.0	0.0		0.0	0.0		0.0	0.0
171	24	5	0.0	0.0	0.0		0.0		0.0	1.0
172	24	6	0.0	0.0	0.0	0.0			0.0	0.0
173	24	10	0.0	0.0	0.0	0.0	0.0			0.0
174	24	13	0.0	0.0	0.0	1.0	0.0		0.0
175	25	0		0.0	0.0	0.0			0.0	0.0
176	25	1	0.0		0.0	0.0			0.0	0.0
177	25	4	0.0	0.0		0.0			0.0	0.0
178	25	5	0.0	0.0	0.0				0.0	1.0
179	25	10	0.0	0.0	0.0	0.0				0.0
180	25	13	0.0	0.0	0.0	1.0			0.0
181	26	0		0.0	0.0	0.0			0.0	0.0
182	26	1	0.0		0.0	0.0			0.0	0.0
183	26	4	0.0	0.0		0.0			0.0	0.0
184	26	5	0.0	0.0	0.0				0.0	1.0
185	26	10	0.0	0.0	0.0	0.0				0.0
186	26	13	0.0	0.0	0.0	1.0			0.0
187	27	0		0.0	0.0	0.0	0.0		0.0	0.0
188	27	1	0.0		0.0	0.0	0.0		0.0	0.0
189	27	4	0.0	0.0		0.0	0.0		0.0	0.0
190	27	5	0.0	0.0	0.0		0.0		0.0	1.0
191	27	6	0.0	0.0	0.0	0.0			0.0	0.0
192	27	10	0.0	0.0	0.0	0.0	0.0			0.0
193	27	13	0.0	0.0	0.0	1.0	0.0		0.0
194	28	0		0.0	0.0	0.0	0.0		0.0	0.0
195	28	1	0.0		0.0	0.0	0.0		0.0	0.0
196	28	4	0.0	0.0		0.0	0.0		0.0	0.0
197	28	5	0.0	0.0	0.0		0.0		0.0	1.0
198	28	6	0.0	0.0	0.0	0.0			0.0	0.0
199	28	10	0.0	0.0	0.0	0.0	0.0			0.0
200	28	13	0.0	0.0	0.0	1.0	0.0		0.0
201	29	0		0.0		0.0	0.0		0.0	0.0
202	29	1	0.0			0.0	0.0		0.0	0.0
203	29	5	0.0	0.0			0.0		0.0	1.0
204	29	6	0.0	0.0		0.0			0.0	0.0
205	29	10	0.0	0.0		0.0	0.0			0.0
206	29	13	0.0	0.0		1.0	0.0		0.0
207	30	0		0.0	0.0	0.0	0.0		0.0	0.0
208	30	1	0.0		0.0	0.0	0.0		0.0	0.0
209	30	4	0.0	0.0		0.0	0.0		0.0	0.0
210	30	5	0.0	0.0	0.0		0.0		0.0	1.0
211	30	6	0.0	0.0	0.0	0.0			0.0	0.0
212	30	10	0.0	0.0	0.0	0.0	0.0			0.0
213	30	13	0.0	0.0	0.0	1.0	0.0		0.0
214	31	0		0.0	0.0	0.0	0.0		0.0	0.0
215	31	1	0.0		0.0	0.0	0.0		0.0	0.0
216	31	4	0.0	0.0		0.0	0.0		0.0	0.0
217	31	5	0.0	0.0	0.0		0.0		0.0	0.0
218	31	6	0.0	0.0	0.0	0.0			0.0	0.0
219	31	10	0.0	0.0	0.0	0.0	0.0			0.0
220	31	13	0.0	0.0	0.0	0.0	0.0		0.0
221	32	0		0.0	0.0	0.0			0.0	0.0
222	32	1	0.0		0.0	0.0			0.0	0.0
223	32	4	0.0	0.0		0.0			0.0	0.0
224	32	5	0.0	0.0	0.0				0.0	0.0
225	32	10	0.0	0.0	0.0	0.0				0.0
226	32	13	0.0	0.0	0.0	0.0			0.0
227	33	0		0.0		0.0	0.0		0.0	0.0
228	33	1	0.0			0.0	0.0		0.0	0.0
229	33	5	0.0	0.0			0.0		0.0	0.0
230	33	6	0.0	0.0		0.0			0.0	0.0
231	33	10	0.0	0.0		0.0	0.0			0.0
232	33	13	0.0	0.0		0.0	0.0		0.0
233	34	0		0.0	0.0	0.0	0.0		0.0	0.0
234	34	1	0.0		0.0	0.0	0.0		0.0	0.0
235	34	4	0.0	0.0		0.0	0.0		0.0	0.0
236	34	5	0.0	0.0	0.0		0.0		0.0	0.0
237	34	6	0.0	0.0	0.0	0.0			0.0	0.0
238	34	10	0.0	0.0	0.0	0.0	0.0			0.0
239	34	13	0.0	0.0	0.0	0.0	0.0		0.0
240	35	0		0.0	0.0	0.0	0.0		0.0	0.0
241	35	1	0.0		0.0	0.0	0.0		0.0	0.0
242	35	4	0.0	0.0		0.0	0.0		0.0	0.0
243	35	5	0.0	0.0	0.0		0.0		0.0	0.0
244	35	6	0.0	0.0	0.0	0.0			0.0	0.0
245	35	10	0.0	0.0	0.0	0.0	0.0			0.0
246	35	13	0.0	0.0	0.0	0.0	0.0		0.0
247	36	0		0.0	0.0	0.0	0.0		0.0	0.0
248	36	1	0.0		1.0	0.0	0.0		0.0	0.0
249	36	4	0.0	1.0		0.0	0.0		0.0	0.0
250	36	5	0.0	0.0	0.0		0.0		0.0	0.0
251	36	6	0.0	0.0	0.0	0.0			0.0	0.0
252	36	10	0.0	0.0	0.0	0.0	0.0			0.0
253	36	13	0.0	0.0	0.0	0.0	0.0		0.0
254	37	0		0.0	0.0	0.0	0.0		0.0	0.0
255	37	1	0.0		1.0	0.0	0.0		0.0	0.0
256	37	4	0.0	1.0		0.0	0.0		0.0	0.0
257	37	5	0.0	0.0	0.0		0.0		0.0	0.0
258	37	6	0.0	0.0	0.0	0.0			0.0	0.0
259	37	10	0.0	0.0	0.0	0.0	0.0			0.0
260	37	13	0.0	0.0	0.0	0.0	0.0		0.0
261	38	0		0.0	0.0	0.0	0.0		0.0	0.0
262	38	1	0.0		1.0	0.0	0.0		0.0	0.0
263	38	4	0.0	1.0		0.0	0.0		0.0	0.0
264	38	5	0.0	0.0	0.0		0.0		0.0	0.0
265	38	6	0.0	0.0	0.0	0.0			0.0	0.0
266	38	10	0.0	0.0	0.0	0.0	0.0			0.0
267	38	13	0.0	0.0	0.0	0.0	0.0		0.0
268	39	0		0.0	1.0	0.0	0.0		0.0	0.0
269	39	1	0.0		0.0	0.0	0.0		0.0	0.0
270	39	4	1.0	0.0		0.0	0.0		0.0	0.0
271	39	5	0.0	0.0	0.0		0.0		0.0	0.0
272	39	6	0.0	0.0	0.0	0.0			0.0	0.0
273	39	10	0.0	0.0	0.0	0.0	0.0			0.0
274	39	13	0.0	0.0	0.0	0.0	0.0		0.0
275	40	0		0.0	0.0	0.0			0.0	0.0
276	40	1	0.0		0.0	0.0			0.0	0.0
277	40	4	0.0	0.0		0.0			0.0	0.0
278	40	5	0.0	0.0	0.0				0.0	0.0
279	40	10	0.0	0.0	0.0	0.0				0.0
280	40	13	0.0	0.0	0.0	0.0			0.0
281	41	0		0.0	1.0	0.0			0.0	0.0
282	41	1	0.0		0.0	0.0			0.0	0.0
283	41	4	1.0	0.0		0.0			0.0	0.0
284	41	5	0.0	0.0	0.0				0.0	0.0
285	41	10	0.0	0.0	0.0	0.0				0.0
286	41	13	0.0	0.0	0.0	0.0			0.0
287	42	0		0.0	1.0	0.0			0.0	0.0
288	42	1	0.0		0.0	0.0			0.0	0.0
289	42	4	1.0	0.0		0.0			0.0	0.0
290	42	5	0.0	0.0	0.0				0.0	0.0
291	42	10	0.0	0.0	0.0	0.0				0.0
292	42	13	0.0	0.0	0.0	0.0			0.0
293	43	1			0.0	0.0			0.0	0.0
294	43	4		0.0		0.0			0.0	0.0
295	43	5		0.0	0.0				0.0	0.0
296	43	10		0.0	0.0	0.0				0.0
297	43	13		0.0	0.0	0.0			0.0
298	44	1			0.0	0.0			0.0	0.0
299	44	4		0.0		0.0			0.0	0.0
300	44	5		0.0	0.0				0.0	0.0
301	44	10		0.0	0.0	0.0				0.0
302	44	13		0.0	0.0	0.0			0.0
303	45	1			0.0	0.0	0.0		0.0	0.0
304	45	4		0.0		0.0	1.0		0.0	0.0
305	45	5		0.0	0.0		0.0		0.0	0.0
306	45	6		0.0	1.0	0.0			0.0	0.0
307	45	10		0.0	0.0	0.0	0.0			0.0
308	45	13		0.0	0.0	0.0	0.0		0.0
309	46	1			0.0	0.0	0.0		0.0	0.0
310	46	4		0.0		0.0	0.0		0.0	0.0
311	46	5		0.0	0.0		0.0		0.0	0.0
312	46	6		0.0	0.0	0.0			0.0	0.0
313	46	10		0.0	0.0	0.0	0.0			0.0
314	46	13		0.0	0.0	0.0	0.0		0.0
315	47	1			0.0	0.0	0.0		0.0	0.0
316	47	4		0.0		0.0	0.0		0.0	0.0
317	47	5		0.0	0.0		0.0		0.0	0.0
318	47	6		0.0	0.0	0.0			0.0	0.0
319	47	10		0.0	0.0	0.0	0.0			0.0
320	47	13		0.0	0.0	0.0	0.0		0.0
321	48	1				0.0	0.0		0.0	0.0		0.0
322	48	3		0.0		0.0	0.0		0.0	0.0
323	48	5		0.0			0.0		0.0	0.0		0.0
324	48	6		0.0		0.0			0.0	0.0		0.0
325	48	10		0.0		0.0	0.0			0.0		0.0
326	48	13		0.0		0.0	0.0		0.0			0.0
327	49	1				0.0	0.0		0.0	0.0
328	49	5		0.0			0.0		0.0	0.0
329	49	6		0.0		0.0			0.0	0.0
330	49	10		0.0		0.0	0.0			0.0
331	49	13		0.0		0.0	0.0		0.0
332	50	1				0.0	0.0		0.0	0.0	0.0
333	50	5		0.0			0.0		0.0	0.0	0.0
334	50	6		0.0		0.0			0.0	0.0	0.0
335	50	10		0.0		0.0	0.0			0.0	0.0
336	50	13		0.0		0.0	0.0		0.0		0.0
337	50	15		0.0		0.0	0.0		0.0	0.0
338	51	1				0.0	0.0		0.0	0.0
339	51	5		0.0			0.0		0.0	0.0
340	51	6		0.0		0.0			0.0	0.0
341	51	10		0.0		0.0	0.0			0.0
342	51	13		0.0		0.0	0.0		0.0
