## Supplementary material for "The BumbleBox: An open-source platform for quantifying behavior in bumblebee colonies": Sample BumbleBox Data Output: bumblebox-01_2023-10-28_05-50-02_pairwise_distance.csv

	frame	ID	0	1	4	5	6	7	10	13	15	3	11	8
0	0	0		859.9736187814135	206.60862760301177	458.5515919719394	583.73977507105	1174.0010647354627	1486.905385355773
1	0	1	859.9736187814135		1045.8380610782915	420.9071304931766	401.0149623143755	478.0618422338265	645.6407669904372
2	0	4	206.60862760301177	1045.8380610782915		658.77011354493	728.3606592890641	1317.7758250172903	1657.3989411122477
3	0	5	458.5515919719394	420.9071304931766	658.77011354493		337.35413514584343	823.2984346517367	1065.308787394528
4	0	6	583.73977507105	401.0149623143755	728.3606592890641	337.35413514584343		591.8611534811184	939.0021299230369
5	0	7	1174.0010647354627	478.0618422338265	1317.7758250172903	823.2984346517367	591.8611534811184		430.38834208189235
6	0	10	1486.905385355773	645.6407669904372	1657.3989411122477	1065.308787394528	939.0021299230369	430.38834208189235
7	1	0		855.0931235836247	212.58248399150858	466.0911927938566	564.2274585661354	1163.4768207832935	1483.5663323559213
8	1	1	855.0931235836247		1044.9142608367445	414.89064824360645	385.4447106914298	456.28945034922737	638.9503599654671
9	1	4	212.58248399150858	1044.9142608367445		672.5011617090338	717.7867458375085	1312.2511668884124	1660.9022397480232
10	1	5	466.0911927938566	414.89064824360645	672.5011617090338		316.3354627606586	810.2655814607949	1053.7986347020953
11	1	6	564.2274585661354	385.4447106914298	717.7867458375085	316.3354627606586		599.6595388218218	950.315112212786
12	1	7	1163.4768207832935	456.28945034922737	1312.2511668884124	810.2655814607949	599.6595388218218		445.5279171948712
13	1	10	1483.5663323559213	638.9503599654671	1660.9022397480232	1053.7986347020953	950.315112212786	445.5279171948712
14	2	0		854.3317929820943	211.9212707587419	436.7041332527092	566.3393969167251		1486.9608686848487	497.3407408407238
15	2	1	854.3317929820943		1040.9234181725378	447.7996901517463	378.25421345967845		640.2595665040859	364.4722211636986
16	2	4	211.9212707587419	1040.9234181725378		642.863224177585	716.9796458059323		1662.0707716580544	677.0853435867593
17	2	5	436.7041332527092	447.7996901517463	642.863224177585		329.8356598368345		1087.6707337241357	185.35793077179082
18	2	6	566.3393969167251	378.25421345967845	716.9796458059323	329.8356598368345			952.4663051782987	145.34871860460277
19	2	10	1486.9608686848487	640.2595665040859	1662.0707716580544	1087.6707337241357	952.4663051782987			989.8592387304369
20	2	13	497.3407408407238	364.4722211636986	677.0853435867593	185.35793077179082	145.34871860460277		989.8592387304369
21	3	0		826.8086235641232	212.69990597083017	455.27930987471854	568.5504045377155		1491.0232434472643	519.2117222289959
22	3	1	826.8086235641232		1017.5	400.52496801073465	359.76285592039653		676.2463031322242	319.17481495255856
23	3	4	212.69990597083017	1017.5		662.7642869074947	722.8610257165619		1667.8939751974644	701.1241420033973
24	3	5	455.27930987471854	400.52496801073465	662.7642869074947		326.71901153743715		1076.6975260025445	192.01253214308696
25	3	6	568.5504045377155	359.76285592039653	722.8610257165619	326.71901153743715			951.2615308105337	137.74659705415593
26	3	10	1491.0232434472643	676.2463031322242	1667.8939751974644	1076.6975260025445	951.2615308105337			971.9092678846107
27	3	13	519.2117222289959	319.17481495255856	701.1241420033973	192.01253214308696	137.74659705415593		971.9092678846107
28	4	0		823.0623457551682	227.19622576090475	439.9574553294898	569.8291958999644		1490.5051576562894	524.7600642198299
29	4	1	823.0623457551682		1031.397231914067	415.9946664321551	349.664928896222		677.0361881022313	304.5410481363719
30	4	4	227.19622576090475	1031.397231914067		664.3920623397001	744.0944580495141		1686.7943709889478	727.710450660151
31	4	5	439.9574553294898	415.9946664321551	664.3920623397001		333.76956871470475		1092.5850367362716	193.32760408177617
32	4	6	569.8291958999644	349.664928896222	744.0944580495141	333.76956871470475			949.2197124480717	149.06479295930345
33	4	10	1490.5051576562894	677.0361881022313	1686.7943709889478	1092.5850367362716	949.2197124480717			965.7796073639162
34	4	13	524.7600642198299	304.5410481363719	727.710450660151	193.32760408177617	149.06479295930345		965.7796073639162
35	5	0		875.2622821189086	232.15687045616374	393.2817851108795	567.7457617631328		1490.648453693895	503.67412579960865	2136.453618148543
36	5	1	875.2622821189086		1076.465570745298	523.1420696139817	396.4830544928749		627.0770486949749	377.0067141311942	1364.667770924484
37	5	4	232.15687045616374	1076.465570745298		621.3567815675628	728.8901237498009		1676.1393885951131	699.4821745405668	2276.0103800290544
38	5	5	393.2817851108795	523.1420696139817	621.3567815675628		370.13181773524957		1150.213241099232	225.0951187831491	1862.5501335534568
39	5	6	567.7457617631328	396.4830544928749	728.8901237498009	370.13181773524957			951.2808799192802	153.19146516696026	1568.9818553762818
40	5	10	1490.648453693895	627.0770486949749	1676.1393885951131	1150.213241099232	951.2808799192802			987.009403450646	813.3649242498719
41	5	13	503.67412579960865	377.0067141311942	699.4821745405668	225.0951187831491	153.19146516696026		987.009403450646		1659.6230935064743
42	5	15	2136.453618148543	1364.667770924484	2276.0103800290544	1862.5501335534568	1568.9818553762818		813.3649242498719	1659.6230935064743
43	6	0		993.2413163476436	196.21990215062283	437.745645323857	629.4359578225572		1558.877881682847			1056.6471146981853
44	6	1	993.2413163476436		1105.868578312993	603.4961163918124	437.71773153483286		576.0158960480171			233.4862147965057
45	6	3	1056.6471146981853	233.4862147965057	1199.3234030068786	626.1554319815488	603.5138772223884		637.6242035870345
46	6	4	196.21990215062283	1105.868578312993		603.203531156773	699.6028337564106		1652.8690208240942			1199.3234030068786
47	6	5	437.745645323857	603.4961163918124	603.203531156773		394.24500630952826		1179.4568665279794			626.1554319815488
48	6	6	629.4359578225572	437.71773153483286	699.6028337564106	394.24500630952826			954.8969185205281			603.5138772223884
49	6	10	1558.877881682847	576.0158960480171	1652.8690208240942	1179.4568665279794	954.8969185205281					637.6242035870345
50	7	0		1200.3271689418682	267.0853094050663	579.9847519547388	818.420773502237		1735.4451878408606
51	7	1	1200.3271689418682		1053.2915669462088	644.6003606886983	453.54947359687236		541.4718944691405
52	7	4	267.0853094050663	1053.2915669462088		517.456519912543	625.7869046248891		1568.6032202249235
53	7	5	579.9847519547388	644.6003606886983	517.456519912543		393.202873845042		1186.0694804689986
54	7	6	818.420773502237	453.54947359687236	625.7869046248891	393.202873845042			944.5300749579126
55	7	10	1735.4451878408606	541.4718944691405	1568.6032202249235	1186.0694804689986	944.5300749579126
56	8	0		1287.8375771035726	253.7756144707367	610.0576304743676	845.7594590071104		1781.4177640295384		2405.2893407031097
57	8	1	1287.8375771035726		1064.8194976145019	722.4163013803052	494.1017734232493		505.6966729176691		1253.948289404312
58	8	4	253.7756144707367	1064.8194976145019		453.9631042276454	601.9772628596533		1548.1263070240748		2153.6735186652595
59	8	5	610.0576304743676	722.4163013803052	453.9631042276454		423.48922654537506		1228.0500040714956		1936.0361889696173
60	8	6	845.7594590071104	494.1017734232493	601.9772628596533	423.48922654537506			951.1045223843697		1567.801805076139
61	8	10	1781.4177640295384	505.6966729176691	1548.1263070240748	1228.0500040714956	951.1045223843697				812.3564873256075
62	8	15	2405.2893407031097	1253.948289404312	2153.6735186652595	1936.0361889696173	1567.801805076139		812.3564873256075
63	9	0		1292.6914993531907	265.09479436609087	652.43620377781	863.2803716058879		1789.6425096929274				530.5942423358927
64	9	1	1292.6914993531907		1027.687969424572	690.3501376113428	474.3504110886803		507.09860973976254				835.5757371417626
65	9	4	265.09479436609087	1027.687969424572		401.92194515850963	606.8865215178205		1525.8003023004026				311.92707481076405
66	9	5	652.43620377781	690.3501376113428	401.92194515850963		410.1219330881976		1197.317966331417				420.85062670738654
67	9	6	863.2803716058879	474.3504110886803	606.8865215178205	410.1219330881976			939.2205877747783				365.9306628310888
68	9	10	1789.6425096929274	507.09860973976254	1525.8003023004026	1197.317966331417	939.2205877747783						1304.057442178066
69	9	11	530.5942423358927	835.5757371417626	311.92707481076405	420.85062670738654	365.9306628310888		1304.057442178066
70	10	0		1277.071576889878	241.51565684236706		817.1094250466091		1763.7514351517902		2372.059996079357		515.5349163732753	1110.134029070364
71	10	1	1277.071576889878		1048.7409713556538		490.0363506924767		497.5000628140664		1236.7165449285458		789.4699566797966	320.26883238929133
72	10	4	241.51565684236706	1048.7409713556538			610.953353374871		1540.8958636131126		2181.774693340263		335.719469944774	909.9320029540669
73	10	6	817.1094250466091	490.0363506924767	610.953353374871				953.7547182058918		1572.0231590215203		307.3720262157895	299.3730949835005
74	10	8	1110.134029070364	320.26883238929133	909.9320029540669		299.3730949835005		691.4029668001143		1272.673490137985		594.9544625431429
75	10	10	1763.7514351517902	497.5000628140664	1540.8958636131126		953.7547182058918				811.0729005459374		1261.0490176832936	691.4029668001143
76	10	11	515.5349163732753	789.4699566797966	335.719469944774		307.3720262157895		1261.0490176832936		1858.354951294289			594.9544625431429
77	10	15	2372.059996079357	1236.7165449285458	2181.774693340263		1572.0231590215203		811.0729005459374				1858.354951294289	1272.673490137985
78	11	0		1225.4837055220278	184.22303059064032	650.4122250542343			1688.7808657430958		2272.9673336851984	1235.3044159234598	498.8858211053908
79	11	1	1225.4837055220278		1061.9195179014273	675.3059491815543			483.0258792238776		1225.0859408629258	261.8660201324334	731.576807314174
80	11	3	1235.3044159234598	261.8660201324334	1056.7287376616575	608.147237517363			634.1216858774031		1430.1022690702928		778.269916224442
81	11	4	184.22303059064032	1061.9195179014273		466.42798211513855			1533.4185868509617		2152.2608171408965	1056.7287376616575	355.31333003421076
82	11	5	650.4122250542343	675.3059491815543	466.42798211513855				1158.0393451865095		1868.677958477597	608.147237517363	324.0015432062014
83	11	10	1688.7808657430958	483.0258792238776	1533.4185868509617	1158.0393451865095					810.8107439470693	634.1216858774031	1189.9645477912356
84	11	11	498.8858211053908	731.576807314174	355.31333003421076	324.0015432062014			1189.9645477912356		1797.7611945138876	778.269916224442
85	11	15	2272.9673336851984	1225.0859408629258	2152.2608171408965	1868.677958477597			810.8107439470693			1430.1022690702928	1797.7611945138876
86	12	0		1253.727666800091	216.3424657805305	704.6351006017228	737.2893343186242		1704.7050331362313	571.7279182443341	2271.3808162657356		545.7285268336263
87	12	1	1253.727666800091		1039.387439793266	672.9894594271146	522.5009569369228		474.7502632963988	788.0155455319393	1218.0057984262637		708.0000441384167
88	12	4	216.3424657805305	1039.387439793266		530.993938289318	521.2082117541895		1488.4246075969047	410.783702208352	2064.026314027997		332.18264930607074
89	12	5	704.6351006017228	672.9894594271146	530.993938289318		357.8478203091364		1147.142809331079	137.19169982181867	1860.9562226178239		301.21960427568456
90	12	6	737.2893343186242	522.5009569369228	521.2082117541895	357.8478203091364			967.6488580575084	391.341602695139	1587.444369104001		198.8185416403611
91	12	10	1704.7050331362313	474.7502632963988	1488.4246075969047	1147.142809331079	967.6488580575084			1262.5605183514967	813.5240085578298		1163.2134907230056
92	12	11	545.7285268336263	708.0000441384167	332.18264930607074	301.21960427568456	198.8185416403611		1163.2134907230056	261.01017700465246	1781.6197861777355
93	12	13	571.7279182443341	788.0155455319393	410.783702208352	137.19169982181867	391.341602695139		1262.5605183514967		1952.1808638033515		261.01017700465246
94	12	15	2271.3808162657356	1218.0057984262637	2064.026314027997	1860.9562226178239	1587.444369104001		813.5240085578298	1952.1808638033515			1781.6197861777355
95	13	0		1336.281337331327	318.6295850984337	877.3554724283653	840.9870688661033		1780.9509047135466			1375.8171435550582
96	13	1	1336.281337331327		1017.8220006464785	654.2104497025402	495.32722769902324		477.7434588772514			280.6833179937846
97	13	3	1375.8171435550582	280.6833179937846	1068.41295855114	557.9597319699693	580.7041523013246		640.8845937452389
98	13	4	318.6295850984337	1017.8220006464785		609.0322754173213	522.4947966248085		1463.713534985586			1068.41295855114
99	13	5	877.3554724283653	654.2104497025402	609.0322754173213		376.15638370231073		1128.2362341282965			557.9597319699693
100	13	6	840.9870688661033	495.32722769902324	522.4947966248085	376.15638370231073			949.1839258015277			580.7041523013246
101	13	10	1780.9509047135466	477.7434588772514	1463.713534985586	1128.2362341282965	949.1839258015277					640.8845937452389
102	14	0		1433.642999494644	354.3241806594633	996.083612203313			1866.5138627934164	920.8138384060048
103	14	1	1433.642999494644		1093.4846249490663	663.5298128192885			477.3586178126462	771.6450770917935
104	14	4	354.3241806594633	1093.4846249490663		750.5085359274736			1515.5271772554922	705.5403957251491
105	14	5	996.083612203313	663.5298128192885	750.5085359274736				1137.3869449312315	112.07949187964763
106	14	10	1866.5138627934164	477.3586178126462	1515.5271772554922	1137.3869449312315				1246.9659678595883
107	14	13	920.8138384060048	771.6450770917935	705.5403957251491	112.07949187964763			1246.9659678595883
108	15	0		1322.8513002223644	319.7657345620384	955.9478607643829			1738.2862429703573	922.3739073716255
109	15	1	1322.8513002223644		1006.0298516942726	650.6062557338348			488.76080550715193	750.0660387592549
110	15	4	319.7657345620384	1006.0298516942726		715.3854293316296			1419.0436260030908	708.5936776460823
111	15	5	955.9478607643829	650.6062557338348	715.3854293316296				1137.846265977966	99.59072496974807
112	15	10	1738.2862429703573	488.76080550715193	1419.0436260030908	1137.846265977966				1237.4321446043011
113	15	13	922.3739073716255	750.0660387592549	708.5936776460823	99.59072496974807			1237.4321446043011
114	16	0		1139.5819683111874	313.9874599406798	930.767761044612	719.3426252489144		1535.8258568275246	979.2640731692346		1309.0413715769262		850.7070588633904
115	16	1	1139.5819683111874		825.6099639054752	648.1510722817636	465.7178598679677		498.41561472329494	789.9357964417109		293.4716766572202		300.34615446181425
116	16	3	1309.0413715769262	293.4716766572202	1002.3091152433964	586.1521240258369	590.2245335463446		640.3173041547449	700.7724755582228				544.808739375572
117	16	4	313.9874599406798	825.6099639054752		693.8034664081753	417.8391586483967		1232.8655897947676	777.1217729545351		1002.3091152433964		538.8187311146486
118	16	5	930.767761044612	648.1510722817636	693.8034664081753		376.3287293045802		1141.961169436159	146.2754251403837		586.1521240258369		605.9262537636077
119	16	6	719.3426252489144	465.7178598679677	417.8391586483967	376.3287293045802			942.2108309714976	508.9735381137216		590.2245335463446		272.0184966137413
120	16	8	850.7070588633904	300.34615446181425	538.8187311146486	605.9262537636077	272.0184966137413		704.9842640087792	749.7480410111119		544.808739375572
121	16	10	1535.8258568275246	498.41561472329494	1232.8655897947676	1141.961169436159	942.2108309714976			1280.1982512486104		640.3173041547449		704.9842640087792
122	16	13	979.2640731692346	789.9357964417109	777.1217729545351	146.2754251403837	508.9735381137216		1280.1982512486104			700.7724755582228		749.7480410111119
123	17	0		1089.4187096796163	273.37931523800404	1003.615495346699			1418.6358984954525	1126.0325261732007		1289.3663657006102
124	17	1	1089.4187096796163		816.6193268592166	662.1218260259965			486.60180075704614	831.0849084179065		290.44190469007737
125	17	3	1289.3663657006102	290.44190469007737	1025.4282641901382	592.8626000179131			639.3680962481628	719.9056361774091
126	17	4	273.37931523800404	816.6193268592166		812.7413872198216			1154.3592649171228	961.6787405365682		1025.4282641901382
127	17	5	1003.615495346699	662.1218260259965	812.7413872198216				1145.726516233259	184.3232554508519		592.8626000179131
128	17	10	1418.6358984954525	486.60180075704614	1154.3592649171228	1145.726516233259				1308.4467174860426		639.3680962481628
129	17	13	1126.0325261732007	831.0849084179065	961.6787405365682	184.3232554508519			1308.4467174860426			719.9056361774091
130	18	0		1109.4234144365262	328.2812247144207	1009.426136475572			1399.012732250854	1157.2320424184597		1281.2089017798776
131	18	1	1109.4234144365262		1010.0285268248615	688.2556301985477			470.41610569792357	826.1923580498673		273.0458981563356
132	18	3	1281.2089017798776	273.0458981563356	1233.4901955427129	602.0300034051459			643.3573074116746	692.151175683463
133	18	4	328.2812247144207	1010.0285268248615		1122.551697027803			1199.2269645484128	1290.7823451302702		1233.4901955427129
134	18	5	1009.426136475572	688.2556301985477	1122.551697027803				1158.4528475514228	176.8788427144411		602.0300034051459
135	18	10	1399.012732250854	470.41610569792357	1199.2269645484128	1158.4528475514228				1291.397547233229		643.3573074116746
136	18	13	1157.2320424184597	826.1923580498673	1290.7823451302702	176.8788427144411			1291.397547233229			692.151175683463
137	19	0		1014.7281039766268	444.20047557381116	967.2331673386723			1282.9876509538196	1216.493243918765
138	19	1	1014.7281039766268		1026.5690734188324	704.2358447281706			464.61845906076525	897.2809273020351
139	19	4	444.20047557381116	1026.5690734188324		1252.4152915466977			1126.8673945944129	1516.9603241350776
140	19	5	967.2331673386723	704.2358447281706	1252.4152915466977				1168.8303180958303	265.3013616625441
141	19	10	1282.9876509538196	464.61845906076525	1126.8673945944129	1168.8303180958303				1352.911028116779
142	19	13	1216.493243918765	897.2809273020351	1516.9603241350776	265.3013616625441			1352.911028116779
143	20	0		903.330781054205	554.0131993012441	1024.4291398139746	664.795175223166		1103.5234761888846	1293.54061107489
144	20	1	903.330781054205		1056.86286953417	693.3713381010207	507.5978969617585		481.9251108834235	879.852864119905
145	20	4	554.0131993012441	1056.86286953417		1450.6730549989545	1073.7431024225486		997.1642605408599	1716.8125443681963
146	20	5	1024.4291398139746	693.3713381010207	1450.6730549989545		377.4441183804564		1175.2953352243	270.22051180471107
147	20	6	664.795175223166	507.5978969617585	1073.7431024225486	377.4441183804564			950.4701797005522	646.019978406241
148	20	10	1103.5234761888846	481.9251108834235	997.1642605408599	1175.2953352243	950.4701797005522			1352.199874278947
149	20	13	1293.54061107489	879.852864119905	1716.8125443681963	270.22051180471107	646.019978406241		1352.199874278947
150	21	0		714.4381096358172	691.8947264577178	965.0559893083924			920.9669510899944	1256.3684023804483
151	21	1	714.4381096358172		1121.2919445889193	703.5556125851033			476.5032135253654	893.2874677280545
152	21	4	691.8947264577178	1121.2919445889193		1610.3650595439533			998.9581134862462	1886.563575658133
153	21	5	965.0559893083924	703.5556125851033	1610.3650595439533				1178.9196590523036	295.62983611266304
154	21	10	920.9669510899944	476.5032135253654	998.9581134862462	1178.9196590523036				1347.8470100497311
155	21	13	1256.3684023804483	893.2874677280545	1886.563575658133	295.62983611266304			1347.8470100497311
156	22	0		742.5414550717016	901.3956539722166	941.3156019635497			1028.7779765333237	1171.1639509479448
157	22	1	742.5414550717016		1104.595768822242	717.0331233632098			496.3243017423185	860.1312763177491
158	22	4	901.3956539722166	1104.595768822242		1686.7243587794658			927.9349384520447	1889.0515146496139
159	22	5	941.3156019635497	717.0331233632098	1686.7243587794658				1207.9460097620258	231.5471064384092
160	22	10	1028.7779765333237	496.3243017423185	927.9349384520447	1207.9460097620258				1328.2298840938643
161	22	13	1171.1639509479448	860.1312763177491	1889.0515146496139	231.5471064384092			1328.2298840938643
162	23	0		617.9885213335277	785.8400362032976	834.4559979411737			951.9564065649225	1023.1681802128134
163	23	1	617.9885213335277		784.9701427442957	709.7640452995629			535.8104258970704	823.6203995166705
164	23	4	785.8400362032976	784.9701427442957		1423.529284911273			546.8245262421941	1573.9048772082765
165	23	5	834.4559979411737	709.7640452995629	1423.529284911273				1242.1971713459984	193.14518502929343
166	23	10	951.9564065649225	535.8104258970704	546.8245262421941	1242.1971713459984				1339.2433031380071
167	23	13	1023.1681802128134	823.6203995166705	1573.9048772082765	193.14518502929343			1339.2433031380071
168	24	0		584.9468458757599	847.8136956312985	811.6585642990531	435.1070270634571		949.3501066519137	996.904772282689
169	24	1	584.9468458757599		621.6649016954391	688.185885135695	509.8605814337876		573.3500784860852	794.3318339963469
170	24	4	847.8136956312985	621.6649016954391		1302.6717976911914	1047.8729944511406		221.52158472708703	1415.9834259270128
171	24	5	811.6585642990531	688.185885135695	1302.6717976911914		376.87265753832554		1257.8116909935286	193.0317331425069
172	24	6	435.1070270634571	509.8605814337876	1047.8729944511406	376.87265753832554			1060.1939681020638	564.6780055925677
173	24	10	949.3501066519137	573.3500784860852	221.52158472708703	1257.8116909935286	1060.1939681020638			1344.6071917106497
174	24	13	996.904772282689	794.3318339963469	1415.9834259270128	193.0317331425069	564.6780055925677		1344.6071917106497
175	25	0		606.7231658672677	855.7769861359909	828.4535291734836			961.8234310412696	1007.31167594742
176	25	1	606.7231658672677		624.7225384120537	693.5569551233698			550.9721522000908	800.9714804535802
177	25	4	855.7769861359909	624.7225384120537		1309.6694239387282			257.19265638816364	1425.544391627283
178	25	5	828.4535291734836	693.5569551233698	1309.6694239387282				1238.75	183.42658613189093
179	25	10	961.8234310412696	550.9721522000908	257.19265638816364	1238.75				1326.707626042754
180	25	13	1007.31167594742	800.9714804535802	1425.544391627283	183.42658613189093			1326.707626042754
181	26	0		565.1359349749404	821.5225194722296	812.6051085859601			907.6388667856836	1007.8524507585423
182	26	1	565.1359349749404		627.4046740342312	682.1977810723222			527.892093613837	806.6500557862746
183	26	4	821.5225194722296	627.4046740342312		1301.9942636202359			271.1232422718495	1434.0524092584621
184	26	5	812.6051085859601	682.1977810723222	1301.9942636202359				1202.5025987497906	200.46601956441395
185	26	10	907.6388667856836	527.892093613837	271.1232422718495	1202.5025987497906				1304.048168205454
186	26	13	1007.8524507585423	806.6500557862746	1434.0524092584621	200.46601956441395			1304.048168205454
187	27	0		511.74273321660365	770.7913141700548	829.3047163136117	475.15221245407247		861.1707510708895	1015.9417121567556
188	27	1	511.74273321660365		619.3929487813048	673.3084824209479	514.9235380131695		539.0717136893754	795.6903056466127
189	27	4	770.7913141700548	619.3929487813048		1290.3377707019197	1068.1243490343247		259.89577237808237	1413.734526882611
190	27	5	829.3047163136117	673.3084824209479	1290.3377707019197		366.3196179567783		1198.0234763976873	195.73579131063383
191	27	6	475.15221245407247	514.9235380131695	1068.1243490343247	366.3196179567783			1045.202402647449	560.7016251982867
192	27	10	861.1707510708895	539.0717136893754	259.89577237808237	1198.0234763976873	1045.202402647449			1291.7353637645754
193	27	13	1015.9417121567556	795.6903056466127	1413.734526882611	195.73579131063383	560.7016251982867		1291.7353637645754
194	28	0		471.23169725730463	532.1261598530934	830.7481567839919	484.9977448401178		847.6099117518625	969.2071502006163
195	28	1	471.23169725730463		489.7247313542578	651.0622570077304	510.4930214998046		605.5844284655939	781.4787665061668
196	28	4	532.1261598530934	489.7247313542578		1126.011656245174	892.3029544386817		355.2112927540452	1261.6284120136165
197	28	5	830.7481567839919	651.0622570077304	1126.011656245174		374.8553887834614		1242.4360396012344	140.45995870709916
198	28	6	484.9977448401178	510.4930214998046	892.3029544386817	374.8553887834614			1102.7071800800065	503.6219440215051
199	28	10	847.6099117518625	605.5844284655939	355.2112927540452	1242.4360396012344	1102.7071800800065			1363.2231337899163
200	28	13	969.2071502006163	781.4787665061668	1261.6284120136165	140.45995870709916	503.6219440215051		1363.2231337899163
201	29	0		481.56807670359547		849.3092045892356	500.97629684447145		879.8713329231723	966.4882629913309
202	29	1	481.56807670359547			649.9381220547076	508.8504814776144		626.0097842685848	792.5531527916597
203	29	5	849.3092045892356	649.9381220547076			377.48990052715317		1255.4196758454918	142.79815299925977
204	29	6	500.97629684447145	508.8504814776144		377.48990052715317			1125.4339440855692	474.65994406522236
205	29	10	879.8713329231723	626.0097842685848		1255.4196758454918	1125.4339440855692			1397.2906819985596
206	29	13	966.4882629913309	792.5531527916597		142.79815299925977	474.65994406522236		1397.2906819985596
207	30	0		467.4308103880188	426.9368366632235	864.5626061772508	501.66902684937605		890.6810947247056	932.6532380794054
208	30	1	467.4308103880188		308.6804577552651	664.8735312072515	519.519489528545		648.683763478014	796.0565306559579
209	30	4	426.9368366632235	308.6804577552651		961.9143997778597	737.0458771338457		466.52036397139193	1082.4225722886604
210	30	5	864.5626061772508	664.8735312072515	961.9143997778597		402.18535838590645		1287.7533003258038	156.18998847557418
211	30	6	501.66902684937605	519.519489528545	737.0458771338457	402.18535838590645			1159.0341345275383	437.18703091468757
212	30	10	890.6810947247056	648.683763478014	466.52036397139193	1287.7533003258038	1159.0341345275383			1430.7007461380595
213	30	13	932.6532380794054	796.0565306559579	1082.4225722886604	156.18998847557418	437.18703091468757		1430.7007461380595
214	31	0		460.7299235994988	504.2431209248174	807.6814424635495	447.8465836645402		930.1747147713703	875.8259673017237
215	31	1	460.7299235994988		253.49272672011716	671.9823286366986	527.5037914555686		662.8450516523451	868.2821042149839
216	31	4	504.2431209248174	253.49272672011716		924.2789419325749	735.506500651082		448.8035483371316	1110.0190313683815
217	31	5	807.6814424635495	671.9823286366986	924.2789419325749		391.26781109618514		1315.7328043717691	264.68247486375066
218	31	6	447.8465836645402	527.5037914555686	735.506500651082	391.26781109618514			1178.6937950545087	429.0822327946008
219	31	10	930.1747147713703	662.8450516523451	448.8035483371316	1315.7328043717691	1178.6937950545087			1529.0263650441086
220	31	13	875.8259673017237	868.2821042149839	1110.0190313683815	264.68247486375066	429.0822327946008		1529.0263650441086
221	32	0		431.5973239027323	584.9917200268735	703.6679792345251			990.347950217498	787.8827641216681
222	32	1	431.5973239027323		214.0211730179984	687.3246139925443			668.0206302952027	945.1290917118148
223	32	4	584.9917200268735	214.0211730179984		890.8556631127177			454.0144546157093	1159.000242666066
224	32	5	703.6679792345251	687.3246139925443	890.8556631127177				1332.3235577366333	362.7500861474743
225	32	10	990.347950217498	668.0206302952027	454.0144546157093	1332.3235577366333				1612.6362151768762
226	32	13	787.8827641216681	945.1290917118148	1159.000242666066	362.7500861474743			1612.6362151768762
227	33	0		439.6163099795093		710.9083098403056	319.0490753786947		981.7226250321422	868.0844572966389
228	33	1	439.6163099795093			672.7652822493146	498.48276048425186		669.5267451715428	1022.6891634313918
229	33	5	710.9083098403056	672.7652822493146			407.82172882277865		1323.0005905138516	443.8468204234429
230	33	6	319.0490753786947	498.48276048425186		407.82172882277865			1154.443588920654	570.6851693359483
231	33	10	981.7226250321422	669.5267451715428		1323.0005905138516	1154.443588920654			1692.2002134794807
232	33	13	868.0844572966389	1022.6891634313918		443.8468204234429	570.6851693359483		1692.2002134794807
233	34	0		467.57706584048793	592.4114385290007	716.1950240681654	308.60695066702567		991.2594577102404	865.5335059950019
234	34	1	467.57706584048793		224.0089283934906	668.930583095137	502.8887178094175		668.5754445086957	1033.0935642525317
235	34	4	592.4114385290007	224.0089283934906		890.9102788721208	705.7507084658151		447.34564377000476	1253.9183835082729
236	34	5	716.1950240681654	668.930583095137	890.9102788721208		421.0567806127815		1324.0135950963645	461.01199821696616
237	34	6	308.60695066702567	502.8887178094175	705.7507084658151	421.0567806127815			1149.0556176704415	583.1470654989186
238	34	10	991.2594577102404	668.5754445086957	447.34564377000476	1324.0135950963645	1149.0556176704415			1701.0003123162558
239	34	13	865.5335059950019	1033.0935642525317	1253.9183835082729	461.01199821696616	583.1470654989186		1701.0003123162558
240	35	0		449.5634688228126	579.8706752371601	687.6778406346972	263.39193704439776		964.6825902855302	884.5346587330538
241	35	1	449.5634688228126		212.77878771155738	671.9002902216965	501.67681329716646		639.1510482663703	1075.2732210931322
242	35	4	579.8706752371601	212.77878771155738		882.0818060134785	693.0965390910562		428.2084772631201	1285.9195396680152
243	35	5	687.6778406346972	671.9002902216965	882.0818060134785		441.3123893570177		1297.5968412800642	492.71543511442786
244	35	6	263.39193704439776	501.67681329716646	693.0965390910562	441.3123893570177			1114.9881445558065	637.8186458547602
245	35	10	964.6825902855302	639.1510482663703	428.2084772631201	1297.5968412800642	1114.9881445558065			1713.9706276654802
246	35	13	884.5346587330538	1075.2732210931322	1285.9195396680152	492.71543511442786	637.8186458547602		1713.9706276654802
247	36	0		459.5133295128663	559.8524917333136	690.2740397842005	275.2945013980483		962.7718447275034	898.5564116960047
248	36	1	459.5133295128663		192.68643569281156	671.1849596050257	501.5977596640559		631.1328109043294	1096.104522844423
249	36	4	559.8524917333136	192.68643569281156		863.4845467638665	667.9165367020044		444.06960321553197	1282.9408842577277
250	36	5	690.2740397842005	671.1849596050257	863.4845467638665		428.2199347298068		1290.1046953639072	514.3788730109354
251	36	6	275.2945013980483	501.5977596640559	667.9165367020044	428.2199347298068			1108.5093876463113	648.6717679227299
252	36	10	962.7718447275034	631.1328109043294	444.06960321553197	1290.1046953639072	1108.5093876463113			1726.382417079136
253	36	13	898.5564116960047	1096.104522844423	1282.9408842577277	514.3788730109354	648.6717679227299		1726.382417079136
254	37	0		464.917801874697	486.8768453110088	697.519757784681	277.25281783960287		943.7522185404387	913.3346183080985
255	37	1	464.917801874697		152.17136721472932	668.3117723039151	497.3357140805394		629.7513894387213	1100.1455869565627
256	37	4	486.8768453110088	152.17136721472932		814.7976742725767	592.8879004499923		502.5127485945008	1226.1079938162054
257	37	5	697.519757784681	668.3117723039151	814.7976742725767		431.9821321536343		1291.1246308935479	515.5437057127165
258	37	6	277.25281783960287	497.3357140805394	592.8879004499923	431.9821321536343			1093.1578682880163	662.1489636026021
259	37	10	943.7522185404387	629.7513894387213	502.5127485945008	1291.1246308935479	1093.1578682880163			1726.8713400250756
260	37	13	913.3346183080985	1100.1455869565627	1226.1079938162054	515.5437057127165	662.1489636026021		1726.8713400250756
261	38	0		458.7140994126952	414.7567057926852	714.0826720345481	278.5428602567296		932.9852959720212	963.061167579713
262	38	1	458.7140994126952		162.4507617710671	664.7911796195855	493.85954481006036		652.6345167856202	1123.6538891046478
263	38	4	414.7567057926852	162.4507617710671		797.2106449991746	540.8974024711156		559.1105100961705	1218.1859720502448
264	38	5	714.0826720345481	664.7911796195855	797.2106449991746		451.24861495632314		1312.8920842932978	535.9986007444422
265	38	6	278.5428602567296	493.85954481006036	540.8974024711156	451.24861495632314			1099.549936337591	703.5449967841431
266	38	10	932.9852959720212	652.6345167856202	559.1105100961705	1312.8920842932978	1099.549936337591			1771.272600420387
267	38	13	963.061167579713	1123.6538891046478	1218.1859720502448	535.9986007444422	703.5449967841431		1771.272600420387
268	39	0		437.4211357490628	179.613821851215	651.9511580632402	273.73892671668017		927.5569052624211	964.1548112206877
269	39	1	437.4211357490628		281.22255421640705	596.27725304593	498.6444123822105		674.25	1122.1351300088595
270	39	4	179.613821851215	281.22255421640705		663.7667606170107	372.89090227571927		760.6160743108181	1071.555236560393
271	39	5	651.9511580632402	596.27725304593	663.7667606170107		414.00822757525003		1267.5906279237	588.2074995271652
272	39	6	273.73892671668017	498.6444123822105	372.89090227571927	414.00822757525003			1118.3694883624105	701.1365772800617
273	39	10	927.5569052624211	674.25	760.6160743108181	1267.5906279237	1118.3694883624105			1789.0001572107253
274	39	13	964.1548112206877	1122.1351300088595	1071.555236560393	588.2074995271652	701.1365772800617		1789.0001572107253
275	40	0		487.218251915915	262.6923105079401	659.7569628279796			978.8401938008063	935.2546444685532
276	40	1	487.218251915915		262.29301363170157	606.3255107613402			686.6137924626915	1111.8588601976421
277	40	4	262.6923105079401	262.29301363170157		682.046919207176			734.984098467443	1089.4920834957911
278	40	5	659.7569628279796	606.3255107613402	682.046919207176				1291.6224777387547	559.9473189506313
279	40	10	978.8401938008063	686.6137924626915	734.984098467443	1291.6224777387547				1789.6600585027313
280	40	13	935.2546444685532	1111.8588601976421	1089.4920834957911	559.9473189506313			1789.6600585027313
281	41	0		475.815418518568	164.6498177952226	644.657370236314			990.008648952119	923.8459016524347
282	41	1	475.815418518568		320.75418937248503	583.9351954626472			718.1511418218313	1095.176041785064
283	41	4	164.6498177952226	320.75418937248503		627.3000179340027			846.3941531579717	1001.6812429610529
284	41	5	644.657370236314	583.9351954626472	627.3000179340027				1301.0819536063052	565.9197160375312
285	41	10	990.008648952119	718.1511418218313	846.3941531579717	1301.0819536063052				1802.2957928708595
286	41	13	923.8459016524347	1095.176041785064	1001.6812429610529	565.9197160375312			1802.2957928708595
287	42	0		451.69299585005746	127.2853585452781	627.7087800086916			988.309794548248	923.6970891477357
288	42	1	451.69299585005746		330.9541131335279	571.9241645533086			739.3407959121423	1086.6621485079895
289	42	4	127.2853585452781	330.9541131335279		612.130398689691			879.2022307182802	982.7905422825354
290	42	5	627.7087800086916	571.9241645533086	612.130398689691				1310.3148715098978	567.3143969616847
291	42	10	988.309794548248	739.3407959121423	879.2022307182802	1310.3148715098978				1814.6851827520939
292	42	13	923.6970891477357	1086.6621485079895	982.7905422825354	567.3143969616847			1814.6851827520939
293	43	1			304.7035444493549	563.5881696771145			758.2321544223774	1074.3740328675112
294	43	4		304.7035444493549		578.157526112045			878.4795102903653	956.7732555313197
295	43	5		563.5881696771145	578.157526112045				1321.8186808333433	563.6617447547776
296	43	10		758.2321544223774	878.4795102903653	1321.8186808333433				1812.0641717389592
297	43	13		1074.3740328675112	956.7732555313197	563.6617447547776			1812.0641717389592
298	44	1			298.10757286590353	562.703851950562			745.8612890477692	1076.193407339034
299	44	4		298.10757286590353		528.7783089348503			875.4799041097402	915.8878888816032
300	44	5		562.703851950562	528.7783089348503				1306.6800727416025	565.265977217805
301	44	10		745.8612890477692	875.4799041097402	1306.6800727416025				1784.5737761437604
302	44	13		1076.193407339034	915.8878888816032	565.265977217805			1784.5737761437604
303	45	1			304.49271337751253	559.2899516351067	461.23238448747287		737.586605084447	1076.6891961007132
304	45	4		304.49271337751253		478.8599090548299	181.17739925277655		881.7739577125194	870.6739128399335
305	45	5		559.2899516351067	478.8599090548299		400.2446907830259		1288.834454070809	569.9369482670868
306	45	6		461.23238448747287	181.17739925277655	400.2446907830259			1057.9507609052512	699.0070189204112
307	45	10		737.586605084447	881.7739577125194	1288.834454070809	1057.9507609052512			1752.2239083518978
308	45	13		1076.6891961007132	870.6739128399335	569.9369482670868	699.0070189204112		1752.2239083518978
309	46	1			298.4914152869392	543.613661068226	454.0993833953092		804.611862950081	1074.2493309283464
310	46	4		298.4914152869392		553.7533859941626	250.7531156336846		834.297983336889	950.9621443569665
311	46	5		543.613661068226	553.7533859941626		391.6114943410114		1330.9307128847843	581.9388391403344
312	46	6		454.0993833953092	250.7531156336846	391.6114943410114			1084.261960966998	701.4068897580063
313	46	10		804.611862950081	834.297983336889	1330.9307128847843	1084.261960966998			1785.2505776500957
314	46	13		1074.2493309283464	950.9621443569665	581.9388391403344	701.4068897580063		1785.2505776500957
315	47	1			348.4452073138616	548.9160341072212	455.171670911097		846.8639205917324	1085.6383490831558
316	47	4		348.4452073138616		620.9255188829011	285.987871246317		809.1701381662573	993.5619318895023
317	47	5		548.9160341072212	620.9255188829011		397.85463739913854		1367.3408728257925	593.2870827011153
318	47	6		455.171670911097	285.987871246317	397.85463739913854			1094.3976653849368	708.9009980244068
319	47	10		846.8639205917324	809.1701381662573	1367.3408728257925	1094.3976653849368			1802.729354340246
320	47	13		1085.6383490831558	993.5619318895023	593.2870827011153	708.9009980244068		1802.729354340246
321	48	1				561.7300285724451	463.80498326344014		813.1108473018916	1112.1224078310804		209.9196274768036
322	48	3		209.9196274768036		526.455719885348	580.3585637345244		983.6353491004683	1125.2310873771662
323	48	5		561.7300285724451			394.4357520560224		1330.3353430620416	607.1022360360732		526.455719885348
324	48	6		463.80498326344014		394.4357520560224			1042.9946368510243	720.6285884559396		580.3585637345244
325	48	10		813.1108473018916		1330.3353430620416	1042.9946368510243			1760.2881866330865		983.6353491004683
326	48	13		1112.1224078310804		607.1022360360732	720.6285884559396		1760.2881866330865			1125.2310873771662
327	49	1				571.1489516754801	461.8625336612616		751.9584845588219	1096.1901351955325
328	49	5		571.1489516754801			392.3590511253691		1264.1812815019846	588.6262077923476
329	49	6		461.8625336612616		392.3590511253691			962.6305430953248	698.3121168216975
330	49	10		751.9584845588219		1264.1812815019846	962.6305430953248			1653.9396149799425
331	49	13		1096.1901351955325		588.6262077923476	698.3121168216975		1653.9396149799425
332	50	1				575.0983611522468	490.20792782247		694.680682040317	1090.5920983575847	1285.6155140632054
333	50	5		575.0983611522468			396.923560021322		1190.9895570490953	587.113702786777	1842.3171890312483
334	50	6		490.20792782247		396.923560021322			893.7567132615005	664.1434803564664	1586.7533086463063
335	50	10		694.680682040317		1190.9895570490953	893.7567132615005			1549.7617962125664	703.5573892725454
336	50	13		1090.5920983575847		587.113702786777	664.1434803564664		1549.7617962125664		2248.328518032896
337	50	15		1285.6155140632054		1842.3171890312483	1586.7533086463063		703.5573892725454	2248.328518032896
338	51	1				595.9952285882832	501.12579508542564		693.6956284999928	1109.0216690849643
339	51	5		595.9952285882832			409.17920890485135		1151.6683821743131	587.1142350514081
340	51	6		501.12579508542564		409.17920890485135			809.3879246072306	673.831024812601
341	51	10		693.6956284999928		1151.6683821743131	809.3879246072306			1462.2115313797794
342	51	13		1109.0216690849643		587.1142350514081	673.831024812601		1462.2115313797794
