## Supplementary material for "The BumbleBox: An open-source platform for quantifying behavior in bumblebee colonies": Sample BumbleBox Data Output: bumblebox-01_2023-10-28_05-50-02_raw.csv

filename	colony number	datetime	frame	ID	centroidX	centroidY	frontX	frontY
bumblebox-01_2023-10-28_05-50-02	01	2023-10-28_05-50-02	0	4	2065.75	2469.0	2057.5	2439.0
bumblebox-01_2023-10-28_05-50-02	01	2023-10-28_05-50-02	0	0	1925.0	2317.75	1916.0	2347.5
bumblebox-01_2023-10-28_05-50-02	01	2023-10-28_05-50-02	0	5	1725.75	1904.75	1754.5	1896.5
bumblebox-01_2023-10-28_05-50-02	01	2023-10-28_05-50-02	0	6	2021.25	1742.0	2005.5	1758.5
bumblebox-01_2023-10-28_05-50-02	01	2023-10-28_05-50-02	0	1	1714.25	1484.0	1747.0	1475.0
bumblebox-01_2023-10-28_05-50-02	01	2023-10-28_05-50-02	0	10	1760.25	840.0	1730.5	846.5
bumblebox-01_2023-10-28_05-50-02	01	2023-10-28_05-50-02	0	7	2057.5	1151.25	2084.0	1156.0
bumblebox-01_2023-10-28_05-50-02	01	2023-10-28_05-50-02	1	4	2068.25	2472.25	2059.5	2442.0
bumblebox-01_2023-10-28_05-50-02	01	2023-10-28_05-50-02	1	0	1925.75	2314.5	1916.0	2344.0
bumblebox-01_2023-10-28_05-50-02	01	2023-10-28_05-50-02	1	5	1725.75	1893.5	1755.0	1888.0
bumblebox-01_2023-10-28_05-50-02	01	2023-10-28_05-50-02	1	6	2011.0	1756.75	1996.0	1768.0
bumblebox-01_2023-10-28_05-50-02	01	2023-10-28_05-50-02	1	1	1743.75	1479.0	1774.5	1464.5
bumblebox-01_2023-10-28_05-50-02	01	2023-10-28_05-50-02	1	7	2070.0	1160.0	2095.5	1162.5
bumblebox-01_2023-10-28_05-50-02	01	2023-10-28_05-50-02	1	10	1759.75	840.25	1730.0	846.5
bumblebox-01_2023-10-28_05-50-02	01	2023-10-28_05-50-02	2	4	2069.25	2473.0	2062.0	2442.5
bumblebox-01_2023-10-28_05-50-02	01	2023-10-28_05-50-02	2	0	1925.0	2317.75	1915.0	2347.5
bumblebox-01_2023-10-28_05-50-02	01	2023-10-28_05-50-02	2	13	1882.25	1822.25	1865.0	1820.5
bumblebox-01_2023-10-28_05-50-02	01	2023-10-28_05-50-02	2	6	2012.75	1758.25	1998.5	1770.0
bumblebox-01_2023-10-28_05-50-02	01	2023-10-28_05-50-02	2	1	1756.25	1480.25	1783.5	1461.5
bumblebox-01_2023-10-28_05-50-02	01	2023-10-28_05-50-02	2	10	1759.75	840.0	1730.0	846.5
bumblebox-01_2023-10-28_05-50-02	01	2023-10-28_05-50-02	2	5	1729.5	1927.25	1758.0	1918.0
bumblebox-01_2023-10-28_05-50-02	01	2023-10-28_05-50-02	3	0	1928.0	2321.25	1918.5	2351.0
bumblebox-01_2023-10-28_05-50-02	01	2023-10-28_05-50-02	3	13	1877.5	1804.5	1858.5	1795.5
bumblebox-01_2023-10-28_05-50-02	01	2023-10-28_05-50-02	3	6	2007.25	1758.25	1998.5	1771.5
bumblebox-01_2023-10-28_05-50-02	01	2023-10-28_05-50-02	3	1	1741.5	1515.75	1758.0	1488.0
bumblebox-01_2023-10-28_05-50-02	01	2023-10-28_05-50-02	3	10	1759.75	839.75	1730.0	846.0
bumblebox-01_2023-10-28_05-50-02	01	2023-10-28_05-50-02	3	4	2071.5	2478.25	2065.5	2447.5
bumblebox-01_2023-10-28_05-50-02	01	2023-10-28_05-50-02	3	5	1721.0	1915.75	1750.0	1908.0
bumblebox-01_2023-10-28_05-50-02	01	2023-10-28_05-50-02	4	4	2072.5	2497.75	2066.0	2468.0
bumblebox-01_2023-10-28_05-50-02	01	2023-10-28_05-50-02	4	0	1929.75	2321.0	1921.0	2351.0
bumblebox-01_2023-10-28_05-50-02	01	2023-10-28_05-50-02	4	5	1723.75	1932.25	1753.0	1923.5
bumblebox-01_2023-10-28_05-50-02	01	2023-10-28_05-50-02	4	13	1865.0	1800.25	1843.0	1793.0
bumblebox-01_2023-10-28_05-50-02	01	2023-10-28_05-50-02	4	6	2007.5	1756.5	1996.5	1770.0
bumblebox-01_2023-10-28_05-50-02	01	2023-10-28_05-50-02	4	1	1752.5	1517.25	1748.0	1486.5
bumblebox-01_2023-10-28_05-50-02	01	2023-10-28_05-50-02	4	10	1759.5	840.25	1729.5	846.5
bumblebox-01_2023-10-28_05-50-02	01	2023-10-28_05-50-02	5	4	2098.5	2481.5	2098.5	2450.0
bumblebox-01_2023-10-28_05-50-02	01	2023-10-28_05-50-02	5	0	1931.0	2320.75	1923.0	2350.5
bumblebox-01_2023-10-28_05-50-02	01	2023-10-28_05-50-02	5	5	1719.0	1989.5	1746.5	1975.0
bumblebox-01_2023-10-28_05-50-02	01	2023-10-28_05-50-02	5	13	1868.25	1821.0	1851.0	1803.5
bumblebox-01_2023-10-28_05-50-02	01	2023-10-28_05-50-02	5	6	2008.0	1758.25	1996.5	1771.0
bumblebox-01_2023-10-28_05-50-02	01	2023-10-28_05-50-02	5	10	1759.5	840.0	1729.5	846.5
bumblebox-01_2023-10-28_05-50-02	01	2023-10-28_05-50-02	5	15	2277.0	212.5	2279.0	203.5
bumblebox-01_2023-10-28_05-50-02	01	2023-10-28_05-50-02	5	1	1739.25	1466.75	1729.0	1435.5
bumblebox-01_2023-10-28_05-50-02	01	2023-10-28_05-50-02	6	4	2133.5	2450.75	2138.5	2419.5
bumblebox-01_2023-10-28_05-50-02	01	2023-10-28_05-50-02	6	6	2010.75	1762.0	1998.5	1777.0
bumblebox-01_2023-10-28_05-50-02	01	2023-10-28_05-50-02	6	3	1508.75	1427.0	1511.0	1460.0
bumblebox-01_2023-10-28_05-50-02	01	2023-10-28_05-50-02	6	1	1742.0	1416.5	1730.0	1385.0
bumblebox-01_2023-10-28_05-50-02	01	2023-10-28_05-50-02	6	10	1759.5	840.75	1729.5	847.5
bumblebox-01_2023-10-28_05-50-02	01	2023-10-28_05-50-02	6	0	1947.5	2388.25	1942.0	2420.0
bumblebox-01_2023-10-28_05-50-02	01	2023-10-28_05-50-02	6	5	1712.0	2019.25	1741.0	2006.0
bumblebox-01_2023-10-28_05-50-02	01	2023-10-28_05-50-02	7	0	1930.75	2567.0	1952.0	2586.5
bumblebox-01_2023-10-28_05-50-02	01	2023-10-28_05-50-02	7	4	2110.0	2369.0	2104.5	2338.5
bumblebox-01_2023-10-28_05-50-02	01	2023-10-28_05-50-02	7	6	2005.5	1752.0	1992.5	1764.5
bumblebox-01_2023-10-28_05-50-02	01	2023-10-28_05-50-02	7	1	1744.25	1381.25	1722.5	1356.0
bumblebox-01_2023-10-28_05-50-02	01	2023-10-28_05-50-02	7	10	1759.75	840.0	1730.0	846.5
bumblebox-01_2023-10-28_05-50-02	01	2023-10-28_05-50-02	7	5	1723.0	2025.5	1751.0	2012.0
bumblebox-01_2023-10-28_05-50-02	01	2023-10-28_05-50-02	8	0	2014.75	2603.5	2045.0	2610.5
bumblebox-01_2023-10-28_05-50-02	01	2023-10-28_05-50-02	8	4	2073.0	2356.5	2062.0	2327.0
bumblebox-01_2023-10-28_05-50-02	01	2023-10-28_05-50-02	8	5	1722.5	2068.0	1748.0	2050.0
bumblebox-01_2023-10-28_05-50-02	01	2023-10-28_05-50-02	8	6	2010.75	1757.75	1995.5	1767.0
bumblebox-01_2023-10-28_05-50-02	01	2023-10-28_05-50-02	8	1	1738.0	1345.75	1711.0	1326.0
bumblebox-01_2023-10-28_05-50-02	01	2023-10-28_05-50-02	8	10	1759.25	840.5	1729.5	847.0
bumblebox-01_2023-10-28_05-50-02	01	2023-10-28_05-50-02	8	15	2274.25	212.25	2275.0	204.5
bumblebox-01_2023-10-28_05-50-02	01	2023-10-28_05-50-02	9	0	2027.25	2609.5	2056.5	2615.5
bumblebox-01_2023-10-28_05-50-02	01	2023-10-28_05-50-02	9	4	1964.25	2352.0	1935.5	2340.5
bumblebox-01_2023-10-28_05-50-02	01	2023-10-28_05-50-02	9	1	1749.5	1347.0	1720.5	1331.0
bumblebox-01_2023-10-28_05-50-02	01	2023-10-28_05-50-02	9	10	1759.5	840.0	1729.5	846.5
bumblebox-01_2023-10-28_05-50-02	01	2023-10-28_05-50-02	9	11	2132.75	2089.5	2120.5	2080.5
bumblebox-01_2023-10-28_05-50-02	01	2023-10-28_05-50-02	9	5	1715.25	2036.5	1742.5	2021.0
bumblebox-01_2023-10-28_05-50-02	01	2023-10-28_05-50-02	9	6	2005.25	1746.5	1992.0	1756.5
bumblebox-01_2023-10-28_05-50-02	01	2023-10-28_05-50-02	10	0	2069.75	2576.25	2098.5	2563.5
bumblebox-01_2023-10-28_05-50-02	01	2023-10-28_05-50-02	10	4	1944.5	2369.75	1914.0	2364.0
bumblebox-01_2023-10-28_05-50-02	01	2023-10-28_05-50-02	10	11	2075.75	2060.75	2070.5	2043.5
bumblebox-01_2023-10-28_05-50-02	01	2023-10-28_05-50-02	10	6	2004.5	1761.75	1994.0	1776.0
bumblebox-01_2023-10-28_05-50-02	01	2023-10-28_05-50-02	10	1	1759.25	1337.5	1728.0	1324.5
bumblebox-01_2023-10-28_05-50-02	01	2023-10-28_05-50-02	10	10	1759.5	840.0	1729.5	846.5
bumblebox-01_2023-10-28_05-50-02	01	2023-10-28_05-50-02	10	8	2052.5	1466.25	2027.0	1486.0
bumblebox-01_2023-10-28_05-50-02	01	2023-10-28_05-50-02	10	15	2274.0	213.0	2275.0	205.0
bumblebox-01_2023-10-28_05-50-02	01	2023-10-28_05-50-02	11	0	2149.0	2483.25	2167.5	2459.5
bumblebox-01_2023-10-28_05-50-02	01	2023-10-28_05-50-02	11	4	2020.75	2351.0	2016.5	2379.5
bumblebox-01_2023-10-28_05-50-02	01	2023-10-28_05-50-02	11	11	2040.75	1996.25	2065.0	1996.5
bumblebox-01_2023-10-28_05-50-02	01	2023-10-28_05-50-02	11	5	1716.75	1997.25	1740.5	1978.5
bumblebox-01_2023-10-28_05-50-02	01	2023-10-28_05-50-02	11	3	1513.0	1424.25	1512.5	1456.5
bumblebox-01_2023-10-28_05-50-02	01	2023-10-28_05-50-02	11	1	1754.5	1323.0	1722.5	1313.5
bumblebox-01_2023-10-28_05-50-02	01	2023-10-28_05-50-02	11	10	1759.5	840.0	1729.5	846.5
bumblebox-01_2023-10-28_05-50-02	01	2023-10-28_05-50-02	11	15	2274.5	213.75	2275.5	206.5
bumblebox-01_2023-10-28_05-50-02	01	2023-10-28_05-50-02	12	0	2214.0	2483.25	2240.0	2467.0
bumblebox-01_2023-10-28_05-50-02	01	2023-10-28_05-50-02	12	4	2161.0	2273.5	2187.5	2285.5
bumblebox-01_2023-10-28_05-50-02	01	2023-10-28_05-50-02	12	11	2015.25	1975.0	2024.5	2000.0
bumblebox-01_2023-10-28_05-50-02	01	2023-10-28_05-50-02	12	6	2004.0	1776.5	1994.5	1791.0
bumblebox-01_2023-10-28_05-50-02	01	2023-10-28_05-50-02	12	1	1759.0	1315.0	1727.5	1303.5
bumblebox-01_2023-10-28_05-50-02	01	2023-10-28_05-50-02	12	10	1759.5	840.25	1730.0	846.5
bumblebox-01_2023-10-28_05-50-02	01	2023-10-28_05-50-02	12	15	2277.25	212.75	2280.0	204.0
bumblebox-01_2023-10-28_05-50-02	01	2023-10-28_05-50-02	12	13	1787.5	2102.5	1760.0	2095.0
bumblebox-01_2023-10-28_05-50-02	01	2023-10-28_05-50-02	12	5	1714.25	1986.5	1740.5	1974.5
bumblebox-01_2023-10-28_05-50-02	01	2023-10-28_05-50-02	13	0	2375.5	2511.25	2405.0	2510.0
bumblebox-01_2023-10-28_05-50-02	01	2023-10-28_05-50-02	13	4	2240.25	2222.75	2270.5	2219.5
bumblebox-01_2023-10-28_05-50-02	01	2023-10-28_05-50-02	13	6	2001.0	1758.25	1990.5	1769.5
bumblebox-01_2023-10-28_05-50-02	01	2023-10-28_05-50-02	13	3	1518.75	1434.75	1519.5	1466.5
bumblebox-01_2023-10-28_05-50-02	01	2023-10-28_05-50-02	13	1	1774.0	1318.0	1741.5	1309.0
bumblebox-01_2023-10-28_05-50-02	01	2023-10-28_05-50-02	13	10	1758.75	840.5	1728.5	847.0
bumblebox-01_2023-10-28_05-50-02	01	2023-10-28_05-50-02	13	5	1687.75	1966.5	1717.5	1959.0
bumblebox-01_2023-10-28_05-50-02	01	2023-10-28_05-50-02	14	0	2514.0	2547.25	2543.5	2550.5
bumblebox-01_2023-10-28_05-50-02	01	2023-10-28_05-50-02	14	4	2411.75	2208.0	2438.5	2220.5
bumblebox-01_2023-10-28_05-50-02	01	2023-10-28_05-50-02	14	1	1777.5	1317.25	1744.0	1314.0
bumblebox-01_2023-10-28_05-50-02	01	2023-10-28_05-50-02	14	10	1759.0	840.25	1729.0	847.0
bumblebox-01_2023-10-28_05-50-02	01	2023-10-28_05-50-02	14	13	1716.75	2086.5	1687.5	2080.0
bumblebox-01_2023-10-28_05-50-02	01	2023-10-28_05-50-02	14	5	1698.0	1976.0	1727.0	1969.0
bumblebox-01_2023-10-28_05-50-02	01	2023-10-28_05-50-02	15	0	2565.0	2380.25	2581.5	2356.0
bumblebox-01_2023-10-28_05-50-02	01	2023-10-28_05-50-02	15	4	2402.25	2105.0	2421.0	2082.0
bumblebox-01_2023-10-28_05-50-02	01	2023-10-28_05-50-02	15	5	1698.5	1976.5	1728.0	1969.5
bumblebox-01_2023-10-28_05-50-02	01	2023-10-28_05-50-02	15	1	1762.0	1329.0	1729.0	1323.5
bumblebox-01_2023-10-28_05-50-02	01	2023-10-28_05-50-02	15	10	1758.75	840.25	1729.0	846.5
bumblebox-01_2023-10-28_05-50-02	01	2023-10-28_05-50-02	15	13	1694.25	2076.0	1665.0	2075.5
bumblebox-01_2023-10-28_05-50-02	01	2023-10-28_05-50-02	16	13	1643.5	2115.25	1614.5	2128.0
bumblebox-01_2023-10-28_05-50-02	01	2023-10-28_05-50-02	16	0	2622.75	2110.0	2633.5	2082.5
bumblebox-01_2023-10-28_05-50-02	01	2023-10-28_05-50-02	16	4	2390.0	1899.25	2401.5	1871.0
bumblebox-01_2023-10-28_05-50-02	01	2023-10-28_05-50-02	16	6	1999.25	1751.25	1991.5	1769.5
bumblebox-01_2023-10-28_05-50-02	01	2023-10-28_05-50-02	16	8	2047.25	1483.5	2018.0	1499.0
bumblebox-01_2023-10-28_05-50-02	01	2023-10-28_05-50-02	16	3	1505.25	1428.25	1504.0	1458.5
bumblebox-01_2023-10-28_05-50-02	01	2023-10-28_05-50-02	16	1	1784.5	1338.0	1753.0	1326.0
bumblebox-01_2023-10-28_05-50-02	01	2023-10-28_05-50-02	16	10	1758.75	840.25	1728.5	846.5
bumblebox-01_2023-10-28_05-50-02	01	2023-10-28_05-50-02	16	5	1701.0	1980.75	1730.0	1973.5
bumblebox-01_2023-10-28_05-50-02	01	2023-10-28_05-50-02	17	0	2705.75	1896.75	2719.5	1871.5
bumblebox-01_2023-10-28_05-50-02	01	2023-10-28_05-50-02	17	4	2481.25	1740.75	2498.5	1717.0
bumblebox-01_2023-10-28_05-50-02	01	2023-10-28_05-50-02	17	3	1505.0	1427.0	1503.0	1457.0
bumblebox-01_2023-10-28_05-50-02	01	2023-10-28_05-50-02	17	1	1777.5	1326.5	1746.0	1314.5
bumblebox-01_2023-10-28_05-50-02	01	2023-10-28_05-50-02	17	10	1759.0	840.25	1729.5	846.5
bumblebox-01_2023-10-28_05-50-02	01	2023-10-28_05-50-02	17	13	1606.25	2139.75	1578.5	2154.0
bumblebox-01_2023-10-28_05-50-02	01	2023-10-28_05-50-02	17	5	1706.0	1984.75	1734.5	1976.5
bumblebox-01_2023-10-28_05-50-02	01	2023-10-28_05-50-02	18	13	1578.0	2117.0	1549.5	2122.0
bumblebox-01_2023-10-28_05-50-02	01	2023-10-28_05-50-02	18	5	1707.25	1996.25	1736.0	1987.0
bumblebox-01_2023-10-28_05-50-02	01	2023-10-28_05-50-02	18	3	1507.0	1428.5	1503.5	1457.0
bumblebox-01_2023-10-28_05-50-02	01	2023-10-28_05-50-02	18	1	1752.75	1309.5	1720.5	1302.0
bumblebox-01_2023-10-28_05-50-02	01	2023-10-28_05-50-02	18	10	1765.25	839.25	1735.0	846.0
bumblebox-01_2023-10-28_05-50-02	01	2023-10-28_05-50-02	18	0	2709.0	1872.0	2723.5	1846.0
bumblebox-01_2023-10-28_05-50-02	01	2023-10-28_05-50-02	18	4	2735.0	1544.75	2758.5	1531.0
bumblebox-01_2023-10-28_05-50-02	01	2023-10-28_05-50-02	19	13	1498.75	2164.25	1477.0	2179.0
bumblebox-01_2023-10-28_05-50-02	01	2023-10-28_05-50-02	19	0	2649.5	1769.75	2650.0	1739.5
bumblebox-01_2023-10-28_05-50-02	01	2023-10-28_05-50-02	19	1	1748.75	1302.5	1715.5	1299.5
bumblebox-01_2023-10-28_05-50-02	01	2023-10-28_05-50-02	19	10	1767.25	838.25	1737.0	843.0
bumblebox-01_2023-10-28_05-50-02	01	2023-10-28_05-50-02	19	5	1711.5	2005.75	1739.0	1995.0
bumblebox-01_2023-10-28_05-50-02	01	2023-10-28_05-50-02	19	4	2774.5	1343.5	2786.0	1317.0
bumblebox-01_2023-10-28_05-50-02	01	2023-10-28_05-50-02	20	13	1481.75	2154.25	1456.0	2157.0
bumblebox-01_2023-10-28_05-50-02	01	2023-10-28_05-50-02	20	5	1708.0	2006.5	1736.0	1996.5
bumblebox-01_2023-10-28_05-50-02	01	2023-10-28_05-50-02	20	6	1991.0	1756.75	1985.5	1782.0
bumblebox-01_2023-10-28_05-50-02	01	2023-10-28_05-50-02	20	0	2618.25	1536.5	2612.5	1507.5
bumblebox-01_2023-10-28_05-50-02	01	2023-10-28_05-50-02	20	1	1742.75	1314.0	1710.0	1310.5
bumblebox-01_2023-10-28_05-50-02	01	2023-10-28_05-50-02	20	10	1768.25	832.75	1738.0	834.5
bumblebox-01_2023-10-28_05-50-02	01	2023-10-28_05-50-02	20	4	2751.5	998.75	2756.5	971.5
bumblebox-01_2023-10-28_05-50-02	01	2023-10-28_05-50-02	21	0	2467.5	1415.0	2444.5	1394.5
bumblebox-01_2023-10-28_05-50-02	01	2023-10-28_05-50-02	21	1	1763.0	1296.25	1729.0	1297.0
bumblebox-01_2023-10-28_05-50-02	01	2023-10-28_05-50-02	21	10	1764.75	819.75	1735.0	813.5
bumblebox-01_2023-10-28_05-50-02	01	2023-10-28_05-50-02	21	4	2763.25	789.5	2772.0	759.5
bumblebox-01_2023-10-28_05-50-02	01	2023-10-28_05-50-02	21	13	1431.5	2125.75	1404.0	2125.0
bumblebox-01_2023-10-28_05-50-02	01	2023-10-28_05-50-02	21	5	1697.5	1996.75	1726.0	1989.0
bumblebox-01_2023-10-28_05-50-02	01	2023-10-28_05-50-02	22	13	1487.75	2091.75	1467.5	2074.0
bumblebox-01_2023-10-28_05-50-02	01	2023-10-28_05-50-02	22	5	1698.0	1994.75	1727.0	1987.0
bumblebox-01_2023-10-28_05-50-02	01	2023-10-28_05-50-02	22	0	2491.75	1488.75	2463.5	1490.5
bumblebox-01_2023-10-28_05-50-02	01	2023-10-28_05-50-02	22	1	1778.5	1282.25	1744.0	1284.5
bumblebox-01_2023-10-28_05-50-02	01	2023-10-28_05-50-02	22	10	1739.0	787.5	1712.5	774.0
bumblebox-01_2023-10-28_05-50-02	01	2023-10-28_05-50-02	22	4	2648.0	601.0	2639.0	574.5
bumblebox-01_2023-10-28_05-50-02	01	2023-10-28_05-50-02	23	13	1521.75	2073.0	1509.0	2049.5
bumblebox-01_2023-10-28_05-50-02	01	2023-10-28_05-50-02	23	0	2357.5	1482.75	2325.5	1481.5
bumblebox-01_2023-10-28_05-50-02	01	2023-10-28_05-50-02	23	1	1771.0	1288.0	1737.5	1291.0
bumblebox-01_2023-10-28_05-50-02	01	2023-10-28_05-50-02	23	10	1746.5	752.75	1728.0	730.0
bumblebox-01_2023-10-28_05-50-02	01	2023-10-28_05-50-02	23	4	2290.75	699.75	2262.0	689.0
bumblebox-01_2023-10-28_05-50-02	01	2023-10-28_05-50-02	23	5	1698.0	1994.0	1726.0	1988.0
bumblebox-01_2023-10-28_05-50-02	01	2023-10-28_05-50-02	24	13	1526.0	2064.5	1518.5	2042.0
bumblebox-01_2023-10-28_05-50-02	01	2023-10-28_05-50-02	24	6	2002.5	1761.5	1991.5	1783.0
bumblebox-01_2023-10-28_05-50-02	01	2023-10-28_05-50-02	24	0	2329.75	1474.75	2298.5	1480.5
bumblebox-01_2023-10-28_05-50-02	01	2023-10-28_05-50-02	24	1	1769.0	1308.25	1735.5	1309.0
bumblebox-01_2023-10-28_05-50-02	01	2023-10-28_05-50-02	24	10	1733.5	736.0	1725.5	708.5
bumblebox-01_2023-10-28_05-50-02	01	2023-10-28_05-50-02	24	4	1954.0	714.75	1927.0	704.0
bumblebox-01_2023-10-28_05-50-02	01	2023-10-28_05-50-02	24	5	1705.5	1993.5	1733.5	1989.5
bumblebox-01_2023-10-28_05-50-02	01	2023-10-28_05-50-02	25	13	1542.25	2068.0	1529.5	2046.5
bumblebox-01_2023-10-28_05-50-02	01	2023-10-28_05-50-02	25	0	2351.0	1467.5	2319.5	1464.5
bumblebox-01_2023-10-28_05-50-02	01	2023-10-28_05-50-02	25	1	1768.0	1299.5	1734.5	1297.0
bumblebox-01_2023-10-28_05-50-02	01	2023-10-28_05-50-02	25	10	1708.5	751.75	1708.0	723.5
bumblebox-01_2023-10-28_05-50-02	01	2023-10-28_05-50-02	25	4	1961.5	705.5	1930.0	701.0
bumblebox-01_2023-10-28_05-50-02	01	2023-10-28_05-50-02	25	5	1708.5	1990.5	1735.5	1989.5
bumblebox-01_2023-10-28_05-50-02	01	2023-10-28_05-50-02	26	0	2305.5	1438.0	2275.0	1441.0
bumblebox-01_2023-10-28_05-50-02	01	2023-10-28_05-50-02	26	1	1759.75	1291.25	1726.5	1288.0
bumblebox-01_2023-10-28_05-50-02	01	2023-10-28_05-50-02	26	10	1693.75	767.5	1685.5	740.0
bumblebox-01_2023-10-28_05-50-02	01	2023-10-28_05-50-02	26	4	1955.0	695.0	1924.0	694.0
bumblebox-01_2023-10-28_05-50-02	01	2023-10-28_05-50-02	26	13	1511.5	2058.75	1496.0	2035.5
bumblebox-01_2023-10-28_05-50-02	01	2023-10-28_05-50-02	26	5	1691.25	1970.0	1718.0	1975.0
bumblebox-01_2023-10-28_05-50-02	01	2023-10-28_05-50-02	27	13	1510.0	2045.0	1519.5	2017.5
bumblebox-01_2023-10-28_05-50-02	01	2023-10-28_05-50-02	27	0	2280.0	1382.25	2250.5	1373.0
bumblebox-01_2023-10-28_05-50-02	01	2023-10-28_05-50-02	27	1	1775.75	1295.0	1742.0	1291.5
bumblebox-01_2023-10-28_05-50-02	01	2023-10-28_05-50-02	27	10	1680.0	764.5	1671.0	736.0
bumblebox-01_2023-10-28_05-50-02	01	2023-10-28_05-50-02	27	5	1687.5	1962.5	1713.5	1970.0
bumblebox-01_2023-10-28_05-50-02	01	2023-10-28_05-50-02	27	6	1993.75	1761.5	1988.0	1786.5
bumblebox-01_2023-10-28_05-50-02	01	2023-10-28_05-50-02	27	4	1930.5	695.25	1900.5	703.5
bumblebox-01_2023-10-28_05-50-02	01	2023-10-28_05-50-02	28	13	1612.5	2082.75	1632.5	2064.5
bumblebox-01_2023-10-28_05-50-02	01	2023-10-28_05-50-02	28	6	2006.25	1768.75	2000.5	1792.5
bumblebox-01_2023-10-28_05-50-02	01	2023-10-28_05-50-02	28	0	2239.0	1343.25	2210.0	1330.5
bumblebox-01_2023-10-28_05-50-02	01	2023-10-28_05-50-02	28	1	1768.5	1317.0	1735.5	1310.0
bumblebox-01_2023-10-28_05-50-02	01	2023-10-28_05-50-02	28	4	1983.0	876.75	1969.5	905.0
bumblebox-01_2023-10-28_05-50-02	01	2023-10-28_05-50-02	28	10	1664.0	720.5	1657.5	693.0
bumblebox-01_2023-10-28_05-50-02	01	2023-10-28_05-50-02	28	5	1685.5	1962.75	1710.0	1970.0
bumblebox-01_2023-10-28_05-50-02	01	2023-10-28_05-50-02	29	13	1669.25	2107.5	1695.5	2097.5
bumblebox-01_2023-10-28_05-50-02	01	2023-10-28_05-50-02	29	6	2007.5	1774.5	2000.0	1797.5
bumblebox-01_2023-10-28_05-50-02	01	2023-10-28_05-50-02	29	0	2256.0	1339.5	2227.0	1326.5
bumblebox-01_2023-10-28_05-50-02	01	2023-10-28_05-50-02	29	1	1774.75	1322.0	1742.0	1314.0
bumblebox-01_2023-10-28_05-50-02	01	2023-10-28_05-50-02	29	10	1640.75	710.5	1639.0	680.5
bumblebox-01_2023-10-28_05-50-02	01	2023-10-28_05-50-02	29	5	1681.75	1965.25	1707.0	1972.5
bumblebox-01_2023-10-28_05-50-02	01	2023-10-28_05-50-02	30	13	1725.25	2110.0	1754.5	2109.5
bumblebox-01_2023-10-28_05-50-02	01	2023-10-28_05-50-02	30	6	2006.75	1775.5	1998.0	1798.0
bumblebox-01_2023-10-28_05-50-02	01	2023-10-28_05-50-02	30	0	2233.5	1328.0	2203.5	1317.5
bumblebox-01_2023-10-28_05-50-02	01	2023-10-28_05-50-02	30	1	1766.25	1315.0	1733.5	1310.5
bumblebox-01_2023-10-28_05-50-02	01	2023-10-28_05-50-02	30	10	1619.0	683.25	1613.0	654.0
bumblebox-01_2023-10-28_05-50-02	01	2023-10-28_05-50-02	30	5	1655.0	1970.5	1683.0	1976.5
bumblebox-01_2023-10-28_05-50-02	01	2023-10-28_05-50-02	30	4	1914.5	1044.25	1894.5	1064.5
bumblebox-01_2023-10-28_05-50-02	01	2023-10-28_05-50-02	31	13	1828.0	2165.75	1853.0	2177.0
bumblebox-01_2023-10-28_05-50-02	01	2023-10-28_05-50-02	31	6	1995.0	1770.5	1989.0	1791.0
bumblebox-01_2023-10-28_05-50-02	01	2023-10-28_05-50-02	31	0	2209.75	1377.5	2178.0	1383.5
bumblebox-01_2023-10-28_05-50-02	01	2023-10-28_05-50-02	31	1	1755.5	1300.5	1722.0	1296.5
bumblebox-01_2023-10-28_05-50-02	01	2023-10-28_05-50-02	31	4	1821.5	1055.75	1797.5	1066.5
bumblebox-01_2023-10-28_05-50-02	01	2023-10-28_05-50-02	31	10	1630.75	649.5	1634.0	620.0
bumblebox-01_2023-10-28_05-50-02	01	2023-10-28_05-50-02	31	5	1655.5	1965.0	1683.0	1971.5
bumblebox-01_2023-10-28_05-50-02	01	2023-10-28_05-50-02	32	0	2160.5	1482.0	2128.0	1479.5
bumblebox-01_2023-10-28_05-50-02	01	2023-10-28_05-50-02	32	1	1772.0	1294.0	1738.0	1293.5
bumblebox-01_2023-10-28_05-50-02	01	2023-10-28_05-50-02	32	4	1732.0	1083.75	1716.0	1100.0
bumblebox-01_2023-10-28_05-50-02	01	2023-10-28_05-50-02	32	10	1640.75	639.0	1651.0	610.5
bumblebox-01_2023-10-28_05-50-02	01	2023-10-28_05-50-02	32	13	1910.0	2229.0	1924.0	2250.5
bumblebox-01_2023-10-28_05-50-02	01	2023-10-28_05-50-02	32	5	1654.75	1971.25	1682.0	1977.0
bumblebox-01_2023-10-28_05-50-02	01	2023-10-28_05-50-02	33	13	1927.25	2321.0	1930.0	2347.0
bumblebox-01_2023-10-28_05-50-02	01	2023-10-28_05-50-02	33	6	1992.0	1754.0	1986.0	1777.0
bumblebox-01_2023-10-28_05-50-02	01	2023-10-28_05-50-02	33	1	1762.0	1311.75	1728.5	1312.5
bumblebox-01_2023-10-28_05-50-02	01	2023-10-28_05-50-02	33	10	1648.0	652.0	1664.5	627.0
bumblebox-01_2023-10-28_05-50-02	01	2023-10-28_05-50-02	33	5	1649.25	1975.0	1677.5	1979.5
bumblebox-01_2023-10-28_05-50-02	01	2023-10-28_05-50-02	33	0	2165.5	1486.25	2135.0	1477.5
bumblebox-01_2023-10-28_05-50-02	01	2023-10-28_05-50-02	34	13	1939.0	2337.5	1941.0	2363.5
bumblebox-01_2023-10-28_05-50-02	01	2023-10-28_05-50-02	34	6	1994.5	1757.0	1990.0	1781.0
bumblebox-01_2023-10-28_05-50-02	01	2023-10-28_05-50-02	34	0	2170.5	1503.5	2139.5	1500.0
bumblebox-01_2023-10-28_05-50-02	01	2023-10-28_05-50-02	34	1	1738.75	1324.0	1705.5	1320.0
bumblebox-01_2023-10-28_05-50-02	01	2023-10-28_05-50-02	34	4	1736.75	1100.0	1738.0	1118.5
bumblebox-01_2023-10-28_05-50-02	01	2023-10-28_05-50-02	34	10	1647.0	661.75	1667.5	639.0
bumblebox-01_2023-10-28_05-50-02	01	2023-10-28_05-50-02	34	5	1641.0	1985.75	1670.5	1988.5
bumblebox-01_2023-10-28_05-50-02	01	2023-10-28_05-50-02	35	13	1929.0	2390.25	1929.0	2413.0
bumblebox-01_2023-10-28_05-50-02	01	2023-10-28_05-50-02	35	0	2147.0	1533.0	2114.0	1532.5
bumblebox-01_2023-10-28_05-50-02	01	2023-10-28_05-50-02	35	1	1745.5	1330.75	1713.0	1322.5
bumblebox-01_2023-10-28_05-50-02	01	2023-10-28_05-50-02	35	4	1742.0	1118.0	1749.5	1134.0
bumblebox-01_2023-10-28_05-50-02	01	2023-10-28_05-50-02	35	10	1666.5	696.5	1693.0	682.0
bumblebox-01_2023-10-28_05-50-02	01	2023-10-28_05-50-02	35	5	1636.5	1993.75	1666.5	1995.5
bumblebox-01_2023-10-28_05-50-02	01	2023-10-28_05-50-02	35	6	2009.25	1757.5	2002.0	1779.5
bumblebox-01_2023-10-28_05-50-02	01	2023-10-28_05-50-02	36	13	1943.0	2407.5	1947.0	2430.5
bumblebox-01_2023-10-28_05-50-02	01	2023-10-28_05-50-02	36	5	1638.75	1992.75	1668.5	1995.5
bumblebox-01_2023-10-28_05-50-02	01	2023-10-28_05-50-02	36	6	1999.0	1761.25	1992.0	1783.5
bumblebox-01_2023-10-28_05-50-02	01	2023-10-28_05-50-02	36	0	2154.75	1534.25	2122.5	1532.5
bumblebox-01_2023-10-28_05-50-02	01	2023-10-28_05-50-02	36	1	1743.25	1329.75	1711.0	1320.0
bumblebox-01_2023-10-28_05-50-02	01	2023-10-28_05-50-02	36	4	1759.5	1137.75	1762.5	1157.5
bumblebox-01_2023-10-28_05-50-02	01	2023-10-28_05-50-02	36	10	1669.0	703.0	1697.5	690.5
bumblebox-01_2023-10-28_05-50-02	01	2023-10-28_05-50-02	37	13	1927.25	2421.0	1931.0	2445.0
bumblebox-01_2023-10-28_05-50-02	01	2023-10-28_05-50-02	37	6	1991.75	1762.0	1986.5	1783.5
bumblebox-01_2023-10-28_05-50-02	01	2023-10-28_05-50-02	37	1	1731.0	1338.5	1699.5	1329.5
bumblebox-01_2023-10-28_05-50-02	01	2023-10-28_05-50-02	37	10	1695.5	709.75	1724.5	699.0
bumblebox-01_2023-10-28_05-50-02	01	2023-10-28_05-50-02	37	5	1630.75	1999.25	1660.5	2001.0
bumblebox-01_2023-10-28_05-50-02	01	2023-10-28_05-50-02	37	0	2152.0	1535.75	2119.5	1534.0
bumblebox-01_2023-10-28_05-50-02	01	2023-10-28_05-50-02	37	4	1797.75	1201.75	1815.5	1226.5
bumblebox-01_2023-10-28_05-50-02	01	2023-10-28_05-50-02	38	13	1919.25	2456.25	1922.5	2479.0
bumblebox-01_2023-10-28_05-50-02	01	2023-10-28_05-50-02	38	5	1625.75	2007.75	1657.0	2006.5
bumblebox-01_2023-10-28_05-50-02	01	2023-10-28_05-50-02	38	6	2001.25	1757.5	1999.0	1779.5
bumblebox-01_2023-10-28_05-50-02	01	2023-10-28_05-50-02	38	0	2148.0	1520.75	2116.5	1515.0
bumblebox-01_2023-10-28_05-50-02	01	2023-10-28_05-50-02	38	1	1722.25	1350.0	1692.5	1335.5
bumblebox-01_2023-10-28_05-50-02	01	2023-10-28_05-50-02	38	10	1709.0	697.5	1736.5	683.5
bumblebox-01_2023-10-28_05-50-02	01	2023-10-28_05-50-02	38	4	1842.25	1240.5	1861.5	1267.5
bumblebox-01_2023-10-28_05-50-02	01	2023-10-28_05-50-02	39	13	1926.0	2460.0	1931.5	2480.5
bumblebox-01_2023-10-28_05-50-02	01	2023-10-28_05-50-02	39	4	1996.25	1390.75	2008.0	1413.5
bumblebox-01_2023-10-28_05-50-02	01	2023-10-28_05-50-02	39	1	1717.0	1357.5	1687.5	1342.0
bumblebox-01_2023-10-28_05-50-02	01	2023-10-28_05-50-02	39	10	1717.0	683.25	1742.5	666.5
bumblebox-01_2023-10-28_05-50-02	01	2023-10-28_05-50-02	39	5	1636.0	1948.25	1667.0	1951.0
bumblebox-01_2023-10-28_05-50-02	01	2023-10-28_05-50-02	39	6	2006.5	1763.5	2005.5	1785.5
bumblebox-01_2023-10-28_05-50-02	01	2023-10-28_05-50-02	39	0	2124.5	1516.5	2095.0	1509.5
bumblebox-01_2023-10-28_05-50-02	01	2023-10-28_05-50-02	40	13	1913.5	2451.25	1919.0	2471.0
bumblebox-01_2023-10-28_05-50-02	01	2023-10-28_05-50-02	40	4	1970.5	1363.25	1989.0	1384.0
bumblebox-01_2023-10-28_05-50-02	01	2023-10-28_05-50-02	40	1	1708.25	1358.5	1682.5	1337.5
bumblebox-01_2023-10-28_05-50-02	01	2023-10-28_05-50-02	40	10	1720.75	672.0	1745.5	654.0
bumblebox-01_2023-10-28_05-50-02	01	2023-10-28_05-50-02	40	5	1642.5	1961.25	1672.0	1965.0
bumblebox-01_2023-10-28_05-50-02	01	2023-10-28_05-50-02	40	0	2157.0	1548.25	2128.0	1538.0
bumblebox-01_2023-10-28_05-50-02	01	2023-10-28_05-50-02	41	13	1919.0	2453.0	1923.0	2471.0
bumblebox-01_2023-10-28_05-50-02	01	2023-10-28_05-50-02	41	4	2020.75	1456.5	2031.0	1474.0
bumblebox-01_2023-10-28_05-50-02	01	2023-10-28_05-50-02	41	1	1709.75	1378.0	1683.5	1358.0
bumblebox-01_2023-10-28_05-50-02	01	2023-10-28_05-50-02	41	10	1733.75	660.25	1758.0	642.0
bumblebox-01_2023-10-28_05-50-02	01	2023-10-28_05-50-02	41	5	1644.25	1958.25	1671.0	1957.5
bumblebox-01_2023-10-28_05-50-02	01	2023-10-28_05-50-02	41	0	2150.0	1558.5	2124.0	1544.0
bumblebox-01_2023-10-28_05-50-02	01	2023-10-28_05-50-02	42	13	1910.25	2451.75	1916.0	2472.5
bumblebox-01_2023-10-28_05-50-02	01	2023-10-28_05-50-02	42	4	2033.75	1476.75	2030.5	1503.0
bumblebox-01_2023-10-28_05-50-02	01	2023-10-28_05-50-02	42	1	1716.5	1382.5	1690.0	1363.5
bumblebox-01_2023-10-28_05-50-02	01	2023-10-28_05-50-02	42	10	1751.75	644.0	1775.5	626.0
bumblebox-01_2023-10-28_05-50-02	01	2023-10-28_05-50-02	42	5	1645.5	1950.0	1672.5	1953.5
bumblebox-01_2023-10-28_05-50-02	01	2023-10-28_05-50-02	42	0	2133.75	1555.5	2103.0	1545.0
bumblebox-01_2023-10-28_05-50-02	01	2023-10-28_05-50-02	43	13	1917.75	2445.25	1925.5	2466.5
bumblebox-01_2023-10-28_05-50-02	01	2023-10-28_05-50-02	43	4	1993.75	1491.5	1983.0	1521.0
bumblebox-01_2023-10-28_05-50-02	01	2023-10-28_05-50-02	43	1	1705.75	1392.0	1679.0	1373.5
bumblebox-01_2023-10-28_05-50-02	01	2023-10-28_05-50-02	43	10	1785.75	638.0	1811.0	623.0
bumblebox-01_2023-10-28_05-50-02	01	2023-10-28_05-50-02	43	5	1644.5	1952.25	1672.5	1956.0
bumblebox-01_2023-10-28_05-50-02	01	2023-10-28_05-50-02	44	13	1912.0	2450.75	1917.5	2471.5
bumblebox-01_2023-10-28_05-50-02	01	2023-10-28_05-50-02	44	5	1642.25	1954.0	1670.5	1958.0
bumblebox-01_2023-10-28_05-50-02	01	2023-10-28_05-50-02	44	4	1966.75	1536.5	1939.0	1555.0
bumblebox-01_2023-10-28_05-50-02	01	2023-10-28_05-50-02	44	1	1704.5	1394.75	1677.5	1376.0
bumblebox-01_2023-10-28_05-50-02	01	2023-10-28_05-50-02	44	10	1866.75	666.75	1897.0	662.5
bumblebox-01_2023-10-28_05-50-02	01	2023-10-28_05-50-02	45	13	1913.0	2449.5	1917.0	2472.0
bumblebox-01_2023-10-28_05-50-02	01	2023-10-28_05-50-02	45	6	1992.25	1755.0	1984.0	1778.0
bumblebox-01_2023-10-28_05-50-02	01	2023-10-28_05-50-02	45	1	1706.75	1392.75	1681.0	1372.0
bumblebox-01_2023-10-28_05-50-02	01	2023-10-28_05-50-02	45	10	1953.75	697.75	1983.5	699.5
bumblebox-01_2023-10-28_05-50-02	01	2023-10-28_05-50-02	45	5	1641.75	1948.25	1670.5	1954.0
bumblebox-01_2023-10-28_05-50-02	01	2023-10-28_05-50-02	45	4	1947.25	1579.5	1922.0	1597.5
bumblebox-01_2023-10-28_05-50-02	01	2023-10-28_05-50-02	46	13	1915.25	2456.25	1918.5	2481.5
bumblebox-01_2023-10-28_05-50-02	01	2023-10-28_05-50-02	46	6	1991.5	1759.0	1981.0	1781.5
bumblebox-01_2023-10-28_05-50-02	01	2023-10-28_05-50-02	46	4	1990.25	1508.25	1974.5	1534.5
bumblebox-01_2023-10-28_05-50-02	01	2023-10-28_05-50-02	46	1	1711.5	1401.5	1684.0	1382.5
bumblebox-01_2023-10-28_05-50-02	01	2023-10-28_05-50-02	46	10	2061.5	677.0	2090.0	671.5
bumblebox-01_2023-10-28_05-50-02	01	2023-10-28_05-50-02	46	5	1644.75	1941.0	1672.5	1946.0
bumblebox-01_2023-10-28_05-50-02	01	2023-10-28_05-50-02	47	13	1934.5	2457.75	1943.0	2483.5
bumblebox-01_2023-10-28_05-50-02	01	2023-10-28_05-50-02	47	5	1645.25	1939.75	1673.0	1944.5
bumblebox-01_2023-10-28_05-50-02	01	2023-10-28_05-50-02	47	6	1995.75	1751.5	1986.0	1771.5
bumblebox-01_2023-10-28_05-50-02	01	2023-10-28_05-50-02	47	4	2052.75	1471.25	2059.5	1493.5
bumblebox-01_2023-10-28_05-50-02	01	2023-10-28_05-50-02	47	1	1712.75	1395.0	1686.0	1375.5
bumblebox-01_2023-10-28_05-50-02	01	2023-10-28_05-50-02	47	10	2146.25	667.5	2176.5	663.5
bumblebox-01_2023-10-28_05-50-02	01	2023-10-28_05-50-02	48	13	1941.5	2475.0	1951.5	2498.0
bumblebox-01_2023-10-28_05-50-02	01	2023-10-28_05-50-02	48	5	1646.75	1944.25	1674.0	1949.5
bumblebox-01_2023-10-28_05-50-02	01	2023-10-28_05-50-02	48	6	1993.5	1756.25	1983.0	1778.0
bumblebox-01_2023-10-28_05-50-02	01	2023-10-28_05-50-02	48	3	1509.5	1436.0	1510.0	1468.0
bumblebox-01_2023-10-28_05-50-02	01	2023-10-28_05-50-02	48	1	1713.5	1386.5	1686.5	1367.5
bumblebox-01_2023-10-28_05-50-02	01	2023-10-28_05-50-02	48	10	2198.0	733.5	2227.0	742.5
bumblebox-01_2023-10-28_05-50-02	01	2023-10-28_05-50-02	49	13	1950.0	2447.75	1962.0	2467.5
bumblebox-01_2023-10-28_05-50-02	01	2023-10-28_05-50-02	49	6	1988.5	1750.5	1979.0	1767.5
bumblebox-01_2023-10-28_05-50-02	01	2023-10-28_05-50-02	49	1	1717.5	1376.5	1690.5	1358.0
bumblebox-01_2023-10-28_05-50-02	01	2023-10-28_05-50-02	49	10	2218.5	815.75	2241.0	836.5
bumblebox-01_2023-10-28_05-50-02	01	2023-10-28_05-50-02	49	5	1646.75	1943.25	1673.5	1948.5
bumblebox-01_2023-10-28_05-50-02	01	2023-10-28_05-50-02	50	6	1998.25	1783.0	1994.0	1809.5
bumblebox-01_2023-10-28_05-50-02	01	2023-10-28_05-50-02	50	1	1717.0	1381.5	1688.0	1366.0
bumblebox-01_2023-10-28_05-50-02	01	2023-10-28_05-50-02	50	10	2238.0	922.0	2256.5	946.5
bumblebox-01_2023-10-28_05-50-02	01	2023-10-28_05-50-02	50	15	2266.0	219.0	2265.0	212.0
bumblebox-01_2023-10-28_05-50-02	01	2023-10-28_05-50-02	50	13	1955.25	2445.75	1966.5	2465.5
bumblebox-01_2023-10-28_05-50-02	01	2023-10-28_05-50-02	50	5	1638.75	1951.25	1666.5	1955.5
bumblebox-01_2023-10-28_05-50-02	01	2023-10-28_05-50-02	51	13	1942.25	2453.75	1951.0	2475.0
bumblebox-01_2023-10-28_05-50-02	01	2023-10-28_05-50-02	51	6	1998.25	1782.25	1994.0	1810.0
bumblebox-01_2023-10-28_05-50-02	01	2023-10-28_05-50-02	51	1	1716.25	1368.0	1687.0	1354.0
bumblebox-01_2023-10-28_05-50-02	01	2023-10-28_05-50-02	51	10	2329.5	1043.75	2350.0	1066.5
bumblebox-01_2023-10-28_05-50-02	01	2023-10-28_05-50-02	51	5	1628.5	1957.5	1657.0	1962.0
