## Supplementary material for "The BumbleBox: An open-source platform for quantifying behavior in bumblebee colonies": Sample BumbleBox Data Output: bumblebox-01_2023-10-28_05-55-02_updated.csv

filename	colony number	datetime	frame	ID	centroidX	centroidY	frontX	frontY	elapsed frames	speed	distance_from_center
bumblebox-01_2023-10-28_05-55-02	1	2023-10-28_05-55-02	0	3	1724.75	1502.25	1748.5	1524.5			523.0355435789605
bumblebox-01_2023-10-28_05-55-02	1	2023-10-28_05-55-02	0	4	2035.0	1906.5	2058.5	1925.0			661.9319137331025
bumblebox-01_2023-10-28_05-55-02	1	2023-10-28_05-55-02	0	5	2909.5	495.75	2917.0	526.0			1051.9031355750649
bumblebox-01_2023-10-28_05-55-02	1	2023-10-28_05-55-02	0	7	2374.25	1705.25	2389.0	1735.5			479.2307837907047
bumblebox-01_2023-10-28_05-55-02	1	2023-10-28_05-55-02	0	10	1300.75	448.25	1272.5	437.5			1205.8810803088911
bumblebox-01_2023-10-28_05-55-02	1	2023-10-28_05-55-02	0	12	1873.25	1080.75	1857.0	1075.5			365.24854725995846
bumblebox-01_2023-10-28_05-55-02	1	2023-10-28_05-55-02	0	13	3111.25	1701.75	3121.0	1730.0			1020.5855468398363
bumblebox-01_2023-10-28_05-55-02	1	2023-10-28_05-55-02	1	2	2132.5	382.25	2155.5	365.0			762.7519595240726
bumblebox-01_2023-10-28_05-55-02	1	2023-10-28_05-55-02	1	3	1717.0	1501.75	1738.5	1525.0	1.0	7.766112283504533	578.967255557525
bumblebox-01_2023-10-28_05-55-02	1	2023-10-28_05-55-02	1	4	2036.5	1906.5	2060.5	1923.5	1.0	1.5	774.5095253660942
bumblebox-01_2023-10-28_05-55-02	1	2023-10-28_05-55-02	1	5	2913.5	555.25	2917.5	586.5	1.0	59.63430220938282	946.643538644728
bumblebox-01_2023-10-28_05-55-02	1	2023-10-28_05-55-02	1	7	2220.75	1549.75	2194.0	1566.0	1.0	218.50057208163093	408.67681517038926
bumblebox-01_2023-10-28_05-55-02	1	2023-10-28_05-55-02	1	10	1301.0	448.0	1273.0	437.0	1.0	0.3535533905932738	1115.0516405677417
bumblebox-01_2023-10-28_05-55-02	1	2023-10-28_05-55-02	1	12	1868.5	1085.5	1852.5	1080.5	1.0	6.7175144212722016	309.2647609780534
bumblebox-01_2023-10-28_05-55-02	1	2023-10-28_05-55-02	1	13	3187.75	1722.75	3207.5	1744.5	1.0	79.33000693306411	1168.911855854757
bumblebox-01_2023-10-28_05-55-02	1	2023-10-28_05-55-02	2	2	2133.5	381.5	2158.0	363.0	1.0	1.25	772.7056240544083
bumblebox-01_2023-10-28_05-55-02	1	2023-10-28_05-55-02	2	3	1724.25	1496.75	1748.5	1519.5	1.0	8.806957476904268	566.7617143212061
bumblebox-01_2023-10-28_05-55-02	1	2023-10-28_05-55-02	2	4	2037.5	1907.0	2062.0	1923.5	1.0	1.118033988749895	766.3313253386635
bumblebox-01_2023-10-28_05-55-02	1	2023-10-28_05-55-02	2	5	2918.0	648.5	2921.5	678.0	1.0	93.35851594793054	898.1963768827575
bumblebox-01_2023-10-28_05-55-02	1	2023-10-28_05-55-02	2	7	2167.5	1548.25	2134.0	1546.0	1.0	53.27112257123929	395.22623688251326
bumblebox-01_2023-10-28_05-55-02	1	2023-10-28_05-55-02	2	10	1301.0	447.75	1273.5	436.5	1.0	0.25	1123.0656969074928
bumblebox-01_2023-10-28_05-55-02	1	2023-10-28_05-55-02	2	12	1873.75	1086.0	1858.0	1081.5	1.0	5.273755777432247	308.57005921721003
bumblebox-01_2023-10-28_05-55-02	1	2023-10-28_05-55-02	2	13	3244.0	1709.0	3269.0	1724.5	1.0	57.906174109502345	1204.9590813365044
bumblebox-01_2023-10-28_05-55-02	1	2023-10-28_05-55-02	3	0	1907.25	2015.5	1906.0	1985.5			755.775696075084
bumblebox-01_2023-10-28_05-55-02	1	2023-10-28_05-55-02	3	3	1724.0	1497.25	1747.0	1520.5	1.0	0.5590169943749475	506.53762062764
bumblebox-01_2023-10-28_05-55-02	1	2023-10-28_05-55-02	3	5	2914.25	737.0	2903.0	762.5	1.0	88.57941352255614	922.3677336676036
bumblebox-01_2023-10-28_05-55-02	1	2023-10-28_05-55-02	3	7	2098.5	1488.0	2074.5	1480.0	1.0	91.6027428628641	197.0256081776624
bumblebox-01_2023-10-28_05-55-02	1	2023-10-28_05-55-02	3	10	1300.75	447.25	1272.0	436.5	1.0	0.5590169943749475	1249.8918981033696
bumblebox-01_2023-10-28_05-55-02	1	2023-10-28_05-55-02	3	13	3241.25	1721.5	3263.0	1743.5	1.0	12.798925736170204	1118.9639118895263
bumblebox-01_2023-10-28_05-55-02	1	2023-10-28_05-55-02	4	0	1904.0	2032.5	1899.0	2003.5	1.0	17.307873930670976	674.8578991371279
bumblebox-01_2023-10-28_05-55-02	1	2023-10-28_05-55-02	4	3	1719.25	1496.5	1740.5	1520.5	1.0	4.808846015417836	454.1483979506161
bumblebox-01_2023-10-28_05-55-02	1	2023-10-28_05-55-02	4	4	2035.5	1906.0	2060.5	1923.0	2.0	2.23606797749979	512.4568443889799
bumblebox-01_2023-10-28_05-55-02	1	2023-10-28_05-55-02	4	5	2829.0	792.5	2809.0	812.5	1.0	101.72419820278752	906.804058600558
bumblebox-01_2023-10-28_05-55-02	1	2023-10-28_05-55-02	4	10	1301.0	447.25	1273.0	436.5	1.0	0.25	1293.8318157168308
bumblebox-01_2023-10-28_05-55-02	1	2023-10-28_05-55-02	4	13	3202.0	1786.5	3207.0	1814.5	1.0	75.93130118732327	1103.043600238802
bumblebox-01_2023-10-28_05-55-02	1	2023-10-28_05-55-02	5	3	1726.5	1494.25	1746.5	1518.5	1.0	7.591113225344488	520.8096965303162
bumblebox-01_2023-10-28_05-55-02	1	2023-10-28_05-55-02	5	5	2745.0	886.5	2730.0	910.5	1.0	126.0634760745554	665.8293343642948
bumblebox-01_2023-10-28_05-55-02	1	2023-10-28_05-55-02	5	7	1956.25	1560.0	1932.5	1566.5	2.0	159.43356767004872	389.30215129125605
bumblebox-01_2023-10-28_05-55-02	1	2023-10-28_05-55-02	5	10	1301.25	447.75	1273.5	437.0	1.0	0.5590169943749475	1187.7628982671583
bumblebox-01_2023-10-28_05-55-02	1	2023-10-28_05-55-02	5	13	3186.0	1829.25	3189.5	1858.0	1.0	45.64605678478701	1161.4876193916145
bumblebox-01_2023-10-28_05-55-02	1	2023-10-28_05-55-02	6	3	1730.5	1493.5	1750.5	1518.5	1.0	4.0697051490249265	523.7332336218507
bumblebox-01_2023-10-28_05-55-02	1	2023-10-28_05-55-02	6	5	2642.0	1021.75	2626.0	1047.0	1.0	170.004595526121	515.2145790833175
bumblebox-01_2023-10-28_05-55-02	1	2023-10-28_05-55-02	6	10	1301.25	448.25	1273.0	438.0	1.0	0.5	1125.524822027484
bumblebox-01_2023-10-28_05-55-02	1	2023-10-28_05-55-02	6	12	1910.5	1097.25	1891.5	1084.0	4.0	38.43338392595687	257.5496311393204
bumblebox-01_2023-10-28_05-55-02	1	2023-10-28_05-55-02	6	13	3180.75	1859.25	3178.5	1889.5	1.0	30.45591075637043	1229.728679424856
bumblebox-01_2023-10-28_05-55-02	1	2023-10-28_05-55-02	7	3	1714.75	1467.5	1731.0	1496.5	1.0	30.398396339280794	403.75997579695246
bumblebox-01_2023-10-28_05-55-02	1	2023-10-28_05-55-02	7	4	2034.75	1909.5	2059.5	1927.0	3.0	3.5794552658190883	566.3642391508214
bumblebox-01_2023-10-28_05-55-02	1	2023-10-28_05-55-02	7	5	2476.25	1181.25	2456.0	1203.5	1.0	230.02893839688954	411.0313924210114
bumblebox-01_2023-10-28_05-55-02	1	2023-10-28_05-55-02	7	10	1300.5	447.5	1272.0	436.5	1.0	1.0606601717798212	1203.4466532514944
bumblebox-01_2023-10-28_05-55-02	1	2023-10-28_05-55-02	7	12	1897.0	1090.75	1881.5	1079.0	1.0	14.983324063771697	326.90090453972283
bumblebox-01_2023-10-28_05-55-02	1	2023-10-28_05-55-02	7	13	3177.25	1985.0	3176.0	2014.5	1.0	125.79869832394928	1251.9737888851969
bumblebox-01_2023-10-28_05-55-02	1	2023-10-28_05-55-02	8	3	1715.0	1461.75	1729.5	1492.0	1.0	5.755432216610669	386.8976074887976
bumblebox-01_2023-10-28_05-55-02	1	2023-10-28_05-55-02	8	4	2031.0	1907.0	2055.0	1926.5	1.0	4.5069390943299865	551.117905879092
bumblebox-01_2023-10-28_05-55-02	1	2023-10-28_05-55-02	8	5	2390.0	1276.5	2371.5	1301.5	1.0	128.49756807037244	313.06220816405715
bumblebox-01_2023-10-28_05-55-02	1	2023-10-28_05-55-02	8	10	1311.25	455.0	1283.0	445.0	1.0	13.10772672891833	1191.7174705079594
bumblebox-01_2023-10-28_05-55-02	1	2023-10-28_05-55-02	8	12	1884.0	1086.0	1866.5	1077.0	1.0	13.840610535666409	340.6420841791115
bumblebox-01_2023-10-28_05-55-02	1	2023-10-28_05-55-02	8	13	3196.5	1966.75	3190.0	1996.0	1.0	26.525930709402072	1264.2892471057492
bumblebox-01_2023-10-28_05-55-02	1	2023-10-28_05-55-02	9	3	1717.75	1457.0	1732.5	1487.0	1.0	5.488624600025037	371.2887021540277
bumblebox-01_2023-10-28_05-55-02	1	2023-10-28_05-55-02	9	4	2032.25	1909.25	2056.5	1928.0	1.0	2.57390753524675	557.2995233091048
bumblebox-01_2023-10-28_05-55-02	1	2023-10-28_05-55-02	9	5	2335.0	1240.0	2306.0	1252.0	1.0	66.00946901770988	284.32168608911195
bumblebox-01_2023-10-28_05-55-02	1	2023-10-28_05-55-02	9	10	1309.75	454.75	1281.0	444.5	1.0	1.5206906325745548	1180.0059888324956
bumblebox-01_2023-10-28_05-55-02	1	2023-10-28_05-55-02	9	12	1872.0	1088.0	1851.0	1082.5	1.0	12.165525060596439	333.8430087839028
bumblebox-01_2023-10-28_05-55-02	1	2023-10-28_05-55-02	9	13	3179.25	1972.25	3167.5	2000.0	1.0	18.105593058499906	1266.3494154513155
bumblebox-01_2023-10-28_05-55-02	1	2023-10-28_05-55-02	10	3	1725.75	1481.5	1741.5	1510.0	1.0	25.773047937719745	407.4172211527596
bumblebox-01_2023-10-28_05-55-02	1	2023-10-28_05-55-02	10	4	2033.75	1909.75	2058.0	1926.5	1.0	1.5811388300841898	534.9198013511473
bumblebox-01_2023-10-28_05-55-02	1	2023-10-28_05-55-02	10	5	2257.25	1180.0	2227.0	1183.0	1.0	98.2092790931692	243.72592764439835
bumblebox-01_2023-10-28_05-55-02	1	2023-10-28_05-55-02	10	8	2489.25	1558.25	2474.0	1552.5			408.43146953451384
bumblebox-01_2023-10-28_05-55-02	1	2023-10-28_05-55-02	10	10	1308.5	454.5	1280.5	444.0	1.0	1.2747548783981961	1232.905553800386
bumblebox-01_2023-10-28_05-55-02	1	2023-10-28_05-55-02	10	12	1868.0	1088.0	1847.5	1084.0	1.0	4.0	387.7288692119896
bumblebox-01_2023-10-28_05-55-02	1	2023-10-28_05-55-02	10	13	3163.25	2001.75	3151.0	2029.0	1.0	33.55964838909967	1212.7619956789813
bumblebox-01_2023-10-28_05-55-02	1	2023-10-28_05-55-02	11	3	1719.75	1478.75	1737.5	1506.0	1.0	6.600189391222043	437.136535529169
bumblebox-01_2023-10-28_05-55-02	1	2023-10-28_05-55-02	11	4	2034.5	1909.0	2059.0	1926.5	1.0	1.0606601717798212	491.87271459302474
bumblebox-01_2023-10-28_05-55-02	1	2023-10-28_05-55-02	11	5	2212.75	1138.25	2182.0	1141.5	1.0	61.01895197395642	299.45321119407686
bumblebox-01_2023-10-28_05-55-02	1	2023-10-28_05-55-02	11	8	2488.0	1562.75	2470.5	1557.0	1.0	4.670385423067351	358.3463418181417
bumblebox-01_2023-10-28_05-55-02	1	2023-10-28_05-55-02	11	10	1308.0	453.5	1279.5	442.5	1.0	1.118033988749895	1293.7276957282952
bumblebox-01_2023-10-28_05-55-02	1	2023-10-28_05-55-02	11	13	3163.25	2049.5	3155.0	2078.0	1.0	47.75	1182.8721299001193
bumblebox-01_2023-10-28_05-55-02	1	2023-10-28_05-55-02	12	3	1723.5	1484.75	1744.0	1510.0	1.0	7.075485849042453	411.94161543991885
bumblebox-01_2023-10-28_05-55-02	1	2023-10-28_05-55-02	12	5	2135.5	1094.25	2106.0	1093.0	1.0	88.90198254257325	191.5144107665269
bumblebox-01_2023-10-28_05-55-02	1	2023-10-28_05-55-02	12	10	1308.5	454.0	1280.5	443.5	1.0	0.7071067811865476	1127.958784500236
bumblebox-01_2023-10-28_05-55-02	1	2023-10-28_05-55-02	12	13	3150.25	2076.5	3144.5	2106.0	1.0	29.966648127543394	1336.1288020925415
bumblebox-01_2023-10-28_05-55-02	1	2023-10-28_05-55-02	13	0	1984.0	2089.0	1978.0	2059.5	9.0	97.94003267305969	581.4743667919603
bumblebox-01_2023-10-28_05-55-02	1	2023-10-28_05-55-02	13	3	1724.25	1486.0	1744.0	1511.0	1.0	1.4577379737113252	309.52473929576473
bumblebox-01_2023-10-28_05-55-02	1	2023-10-28_05-55-02	13	4	2032.75	1911.0	2057.0	1929.0	2.0	2.6575364531836625	401.41668612898724
bumblebox-01_2023-10-28_05-55-02	1	2023-10-28_05-55-02	13	5	2017.5	1052.25	1990.0	1050.0	1.0	125.25174649480941	457.59170491036843
bumblebox-01_2023-10-28_05-55-02	1	2023-10-28_05-55-02	13	10	1309.25	455.25	1281.5	444.5	1.0	1.4577379737113252	1278.7696893509706
bumblebox-01_2023-10-28_05-55-02	1	2023-10-28_05-55-02	13	13	3129.5	2064.0	3114.0	2090.5	1.0	24.224213093514514	1228.806018419009
bumblebox-01_2023-10-28_05-55-02	1	2023-10-28_05-55-02	14	3	1724.5	1485.75	1745.5	1510.5	1.0	0.3535533905932738	311.99250792286654
bumblebox-01_2023-10-28_05-55-02	1	2023-10-28_05-55-02	14	4	2031.0	1910.75	2055.5	1929.0	1.0	1.7677669529663689	522.6485673949561
bumblebox-01_2023-10-28_05-55-02	1	2023-10-28_05-55-02	14	5	1990.0	1017.0	1963.0	1009.5	1.0	44.70808092504083	372.4797477716071
bumblebox-01_2023-10-28_05-55-02	1	2023-10-28_05-55-02	14	10	1307.75	455.0	1279.5	444.0	1.0	1.5206906325745548	1174.467475071149
bumblebox-01_2023-10-28_05-55-02	1	2023-10-28_05-55-02	14	13	3051.0	2072.5	3028.5	2093.0	1.0	78.95885004228468	1236.7196580066156
bumblebox-01_2023-10-28_05-55-02	1	2023-10-28_05-55-02	15	5	1881.0	983.5	1853.5	985.5	1.0	114.03179381207681	259.53558950984376
bumblebox-01_2023-10-28_05-55-02	1	2023-10-28_05-55-02	15	10	1306.75	453.75	1278.5	443.0	1.0	1.6007810593582121	1040.7507773504449
bumblebox-01_2023-10-28_05-55-02	1	2023-10-28_05-55-02	15	13	3013.75	2055.75	2986.0	2069.0	1.0	40.842686003738784	1300.2475458756137
bumblebox-01_2023-10-28_05-55-02	1	2023-10-28_05-55-02	16	0	1958.5	2054.75	1959.5	2025.5	3.0	42.70026346522935	549.9902600344959
bumblebox-01_2023-10-28_05-55-02	1	2023-10-28_05-55-02	16	3	1727.0	1491.5	1748.5	1515.0	2.0	6.269968101992227	312.62063452819694
bumblebox-01_2023-10-28_05-55-02	1	2023-10-28_05-55-02	16	4	2030.25	1913.25	2054.5	1930.0	2.0	2.6100766272276377	402.6582629945802
bumblebox-01_2023-10-28_05-55-02	1	2023-10-28_05-55-02	16	5	1756.5	998.0	1728.5	1001.0	1.0	125.34153341969294	585.3822510828395
bumblebox-01_2023-10-28_05-55-02	1	2023-10-28_05-55-02	16	7	2143.0	1532.75	2146.5	1560.0	11.0		106.28384111807637
bumblebox-01_2023-10-28_05-55-02	1	2023-10-28_05-55-02	16	8	2489.25	1573.75	2469.5	1567.0	5.0	11.070794912742265	454.61390405245254
bumblebox-01_2023-10-28_05-55-02	1	2023-10-28_05-55-02	16	10	1307.0	454.0	1279.0	443.5	1.0	0.3535533905932738	1285.479763991955
bumblebox-01_2023-10-28_05-55-02	1	2023-10-28_05-55-02	16	13	2900.75	2067.5	2871.5	2076.0	1.0	113.60925358438017	1025.9626524673365
bumblebox-01_2023-10-28_05-55-02	1	2023-10-28_05-55-02	17	0	1962.5	2048.25	1964.0	2019.0	1.0	7.632168761236874	556.2150986528393
bumblebox-01_2023-10-28_05-55-02	1	2023-10-28_05-55-02	17	3	1723.25	1486.75	1745.0	1511.0	1.0	6.051859218455102	230.3480175379711
bumblebox-01_2023-10-28_05-55-02	1	2023-10-28_05-55-02	17	4	2031.25	1914.5	2055.5	1931.0	1.0	1.6007810593582121	429.4825211453753
bumblebox-01_2023-10-28_05-55-02	1	2023-10-28_05-55-02	17	5	1678.5	970.0	1653.5	963.5	1.0	82.87339742040264	590.1190665917362
bumblebox-01_2023-10-28_05-55-02	1	2023-10-28_05-55-02	17	7	2162.5	1538.25	2170.0	1565.5	1.0	20.26079958935481	213.99821487430162
bumblebox-01_2023-10-28_05-55-02	1	2023-10-28_05-55-02	17	10	1306.5	453.75	1278.5	443.0	1.0	0.5590169943749475	1223.4544420139532
bumblebox-01_2023-10-28_05-55-02	1	2023-10-28_05-55-02	17	13	2810.25	2033.25	2779.0	2034.5	1.0	96.76421084264574	1013.3089159696926
bumblebox-01_2023-10-28_05-55-02	1	2023-10-28_05-55-02	18	3	1726.0	1492.0	1747.0	1515.0	1.0	5.926634795564849	453.697590331073
bumblebox-01_2023-10-28_05-55-02	1	2023-10-28_05-55-02	18	5	1643.0	879.5	1623.0	865.0	1.0	97.21368216460068	417.45015088297936
bumblebox-01_2023-10-28_05-55-02	1	2023-10-28_05-55-02	18	7	2261.5	1676.0	2274.0	1707.0	1.0	169.63508628818508	621.7216379851105
bumblebox-01_2023-10-28_05-55-02	1	2023-10-28_05-55-02	18	10	1307.0	454.0	1279.0	443.0	1.0	0.5590169943749475	949.6849934612821
bumblebox-01_2023-10-28_05-55-02	1	2023-10-28_05-55-02	18	13	2680.5	2020.5	2650.0	2023.5	1.0	130.37494007668806	1138.5528110159064
bumblebox-01_2023-10-28_05-55-02	1	2023-10-28_05-55-02	18	15	2290.25	193.75	2284.0	186.0			974.6707581565971
bumblebox-01_2023-10-28_05-55-02	1	2023-10-28_05-55-02	19	3	1727.5	1484.25	1748.5	1508.0	1.0	7.893826701923472	382.9632860630668
bumblebox-01_2023-10-28_05-55-02	1	2023-10-28_05-55-02	19	4	2033.25	1916.75	2057.5	1933.5	2.0	3.010398644698074	771.8885952468934
bumblebox-01_2023-10-28_05-55-02	1	2023-10-28_05-55-02	19	5	1547.5	875.5	1520.0	877.0	1.0	95.5837329256396	464.66031873354063
bumblebox-01_2023-10-28_05-55-02	1	2023-10-28_05-55-02	19	10	1306.5	454.25	1278.0	443.5	1.0	0.5590169943749475	930.040928385532
bumblebox-01_2023-10-28_05-55-02	1	2023-10-28_05-55-02	19	13	2617.75	1994.0	2587.0	1991.0	1.0	68.11616915241197	1092.5783931319936
bumblebox-01_2023-10-28_05-55-02	1	2023-10-28_05-55-02	19	15	2287.75	194.5	2281.5	186.5	1.0	2.6100766272276377	1026.8062557296557
bumblebox-01_2023-10-28_05-55-02	1	2023-10-28_05-55-02	20	3	1732.25	1488.0	1754.0	1511.0	1.0	6.051859218455102	288.17404680158137
bumblebox-01_2023-10-28_05-55-02	1	2023-10-28_05-55-02	20	5	1434.0	972.25	1409.0	982.0	1.0	149.1402444010335	385.8515339479681
bumblebox-01_2023-10-28_05-55-02	1	2023-10-28_05-55-02	20	10	1306.5	454.25	1279.0	443.5	1.0	0.0	865.4136474830981
bumblebox-01_2023-10-28_05-55-02	1	2023-10-28_05-55-02	20	13	2508.75	1886.0	2481.0	1873.5	1.0	153.44380078712857	1026.2387179647824
bumblebox-01_2023-10-28_05-55-02	1	2023-10-28_05-55-02	21	3	1728.25	1494.0	1748.0	1518.0	1.0	7.211102550927978	319.23981972805336
bumblebox-01_2023-10-28_05-55-02	1	2023-10-28_05-55-02	21	5	1324.25	1038.0	1303.0	1054.5	1.0	127.93797325266647	439.5138934095257
bumblebox-01_2023-10-28_05-55-02	1	2023-10-28_05-55-02	21	10	1306.75	454.5	1278.5	444.0	1.0	0.3535533905932738	841.7269821622685
bumblebox-01_2023-10-28_05-55-02	1	2023-10-28_05-55-02	21	12	1864.5	1098.5	1841.5	1092.5	11.0		144.57843891811814
bumblebox-01_2023-10-28_05-55-02	1	2023-10-28_05-55-02	21	13	2485.5	1790.25	2461.5	1770.0	1.0	98.5323550921219	965.1354114837981
bumblebox-01_2023-10-28_05-55-02	1	2023-10-28_05-55-02	22	4	2034.25	1916.5	2058.5	1933.5	3.0	1.0307764064044151	686.2302110079386
bumblebox-01_2023-10-28_05-55-02	1	2023-10-28_05-55-02	22	5	1217.0	1104.0	1194.5	1116.0	1.0	125.93078456040843	601.437519614465
bumblebox-01_2023-10-28_05-55-02	1	2023-10-28_05-55-02	22	10	1306.5	454.5	1279.0	444.0	1.0	0.25	953.2811180339198
bumblebox-01_2023-10-28_05-55-02	1	2023-10-28_05-55-02	22	12	1860.5	1098.0	1836.5	1093.0	1.0	4.031128874149275	187.86362074654053
bumblebox-01_2023-10-28_05-55-02	1	2023-10-28_05-55-02	22	13	2551.75	1795.5	2536.5	1769.5	1.0	66.45769330935283	920.03277251411
bumblebox-01_2023-10-28_05-55-02	1	2023-10-28_05-55-02	23	4	2035.0	1917.0	2059.5	1933.5	1.0	0.9013878188659973	845.508496737647
bumblebox-01_2023-10-28_05-55-02	1	2023-10-28_05-55-02	23	5	1091.0	1094.0	1066.5	1099.5	1.0	126.39620247459969	767.6766580982445
bumblebox-01_2023-10-28_05-55-02	1	2023-10-28_05-55-02	23	10	1306.5	454.0	1278.5	443.0	1.0	0.5	842.3123142411147
bumblebox-01_2023-10-28_05-55-02	1	2023-10-28_05-55-02	23	12	1870.5	1097.5	1845.5	1091.5	1.0	10.012492197250394	13.965483243419166
bumblebox-01_2023-10-28_05-55-02	1	2023-10-28_05-55-02	23	13	2565.0	1784.75	2555.5	1756.0	1.0	17.062385530751556	990.6909485584066
bumblebox-01_2023-10-28_05-55-02	1	2023-10-28_05-55-02	23	15	2284.0	193.25	2275.0	187.0	4.0	3.952847075210474	992.5817206770544
bumblebox-01_2023-10-28_05-55-02	1	2023-10-28_05-55-02	24	3	1745.75	1496.75	1770.5	1519.0	3.0	17.714753738056874	349.8512110854544
bumblebox-01_2023-10-28_05-55-02	1	2023-10-28_05-55-02	24	4	2035.25	1917.5	2060.0	1934.5	1.0	0.5590169943749475	791.3570308369681
bumblebox-01_2023-10-28_05-55-02	1	2023-10-28_05-55-02	24	5	931.75	1141.0	910.0	1151.5	1.0	166.0408458783561	890.5800198093788
bumblebox-01_2023-10-28_05-55-02	1	2023-10-28_05-55-02	24	10	1306.25	454.0	1278.5	443.5	1.0	0.25	870.7014333107462
bumblebox-01_2023-10-28_05-55-02	1	2023-10-28_05-55-02	24	12	1874.75	1098.25	1850.0	1094.0	1.0	4.315669125408017	77.59656590865553
bumblebox-01_2023-10-28_05-55-02	1	2023-10-28_05-55-02	24	13	2580.0	1786.75	2570.0	1757.5	1.0	15.132745950421556	986.3549710051298
bumblebox-01_2023-10-28_05-55-02	1	2023-10-28_05-55-02	24	15	2281.75	193.25	2272.0	187.0	1.0	2.25	1066.2191271220079
bumblebox-01_2023-10-28_05-55-02	1	2023-10-28_05-55-02	25	3	1738.75	1475.25	1759.5	1501.0	1.0	22.610838109190027	435.3789616848496
bumblebox-01_2023-10-28_05-55-02	1	2023-10-28_05-55-02	25	5	837.0	1219.0	818.0	1235.0	1.0	122.72555764794879	949.9097362088906
bumblebox-01_2023-10-28_05-55-02	1	2023-10-28_05-55-02	25	10	1306.0	453.75	1278.5	443.0	1.0	0.3535533905932738	748.4890799322177
bumblebox-01_2023-10-28_05-55-02	1	2023-10-28_05-55-02	25	12	1878.0	1095.25	1855.5	1087.0	1.0	4.422951503238533	120.78522030631257
bumblebox-01_2023-10-28_05-55-02	1	2023-10-28_05-55-02	25	13	2578.0	1809.75	2560.0	1785.0	1.0	23.08679276123039	1115.2156306193785
bumblebox-01_2023-10-28_05-55-02	1	2023-10-28_05-55-02	25	15	2282.75	193.0	2273.5	187.0	1.0	1.0307764064044151	990.9243720441592
bumblebox-01_2023-10-28_05-55-02	1	2023-10-28_05-55-02	26	3	1720.5	1468.5	1735.5	1497.5	1.0	19.458288722290046	287.22140883874323
bumblebox-01_2023-10-28_05-55-02	1	2023-10-28_05-55-02	26	4	2037.25	1918.75	2060.5	1938.0	2.0	2.358495283014151	701.5807576967262
bumblebox-01_2023-10-28_05-55-02	1	2023-10-28_05-55-02	26	5	856.0	1293.25	843.5	1319.5	1.0	76.64243276410268	1031.6271493108895
bumblebox-01_2023-10-28_05-55-02	1	2023-10-28_05-55-02	26	8	2497.25	1578.5	2477.0	1567.0	10.0		701.8809306572679
bumblebox-01_2023-10-28_05-55-02	1	2023-10-28_05-55-02	26	10	1306.0	454.0	1278.0	443.0	1.0	0.25	971.7015264191533
bumblebox-01_2023-10-28_05-55-02	1	2023-10-28_05-55-02	26	12	1868.5	1096.5	1847.0	1090.0	1.0	9.5818839483684	138.28733743663048
bumblebox-01_2023-10-28_05-55-02	1	2023-10-28_05-55-02	26	13	2519.5	1866.75	2489.0	1862.0	1.0	81.67772034037189	895.6613025833552
bumblebox-01_2023-10-28_05-55-02	1	2023-10-28_05-55-02	26	15	2282.25	193.25	2273.5	187.5	1.0	0.5590169943749475	1113.3726059007886
bumblebox-01_2023-10-28_05-55-02	1	2023-10-28_05-55-02	27	3	1731.5	1483.5	1748.5	1510.5	1.0	18.601075237738275	400.76860617374274
bumblebox-01_2023-10-28_05-55-02	1	2023-10-28_05-55-02	27	4	2049.25	1919.5	2073.5	1938.0	1.0	12.023414656411049	906.4790036331663
bumblebox-01_2023-10-28_05-55-02	1	2023-10-28_05-55-02	27	5	917.75	1360.25	917.0	1389.5	1.0	91.11565452763867	826.8158152582176
bumblebox-01_2023-10-28_05-55-02	1	2023-10-28_05-55-02	27	10	1306.0	454.0	1278.0	443.5	1.0	0.0	741.7151131180877
bumblebox-01_2023-10-28_05-55-02	1	2023-10-28_05-55-02	27	12	1896.25	1095.0	1876.0	1081.0	1.0	27.790510970473356	199.41721514063033
bumblebox-01_2023-10-28_05-55-02	1	2023-10-28_05-55-02	27	15	2282.0	193.0	2272.5	187.5	1.0	0.3535533905932738	1065.9883015435853
bumblebox-01_2023-10-28_05-55-02	1	2023-10-28_05-55-02	28	3	1730.25	1490.75	1746.0	1518.0	1.0	7.3569694847810805	338.1326421294894
bumblebox-01_2023-10-28_05-55-02	1	2023-10-28_05-55-02	28	4	2080.75	1945.25	2108.0	1965.5	1.0	40.68553182643678	823.9567677384784
bumblebox-01_2023-10-28_05-55-02	1	2023-10-28_05-55-02	28	5	950.5	1385.75	957.5	1414.5	1.0	41.50677655516024	895.5045244532974
bumblebox-01_2023-10-28_05-55-02	1	2023-10-28_05-55-02	28	8	2496.0	1592.0	2474.0	1579.5	2.0	13.557746862956249	801.506052086079
bumblebox-01_2023-10-28_05-55-02	1	2023-10-28_05-55-02	28	10	1306.0	454.0	1278.0	443.0	1.0	0.0	875.6608655927316
bumblebox-01_2023-10-28_05-55-02	1	2023-10-28_05-55-02	28	12	1882.0	1088.5	1861.5	1080.0	1.0	15.662455107677085	99.0516897629615
bumblebox-01_2023-10-28_05-55-02	1	2023-10-28_05-55-02	28	15	2281.75	193.5	2273.0	187.5	1.0	0.5590169943749475	1075.7574224181562
bumblebox-01_2023-10-28_05-55-02	1	2023-10-28_05-55-02	29	0	1910.75	1949.75	1920.5	1923.0	12.0		672.5517429453109
bumblebox-01_2023-10-28_05-55-02	1	2023-10-28_05-55-02	29	3	1722.0	1491.25	1738.5	1518.5	1.0	8.26513762740827	229.66430970671348
bumblebox-01_2023-10-28_05-55-02	1	2023-10-28_05-55-02	29	4	2059.0	1921.5	2084.5	1933.5	1.0	32.20442516176931	681.50970054635
bumblebox-01_2023-10-28_05-55-02	1	2023-10-28_05-55-02	29	5	962.0	1392.0	972.0	1419.5	1.0	13.088640112708424	864.5276417601387
bumblebox-01_2023-10-28_05-55-02	1	2023-10-28_05-55-02	29	8	2493.25	1584.0	2470.5	1571.0	1.0	8.459462157844316	737.6063473998105
bumblebox-01_2023-10-28_05-55-02	1	2023-10-28_05-55-02	29	10	1305.75	454.0	1278.0	443.0	1.0	0.25	975.7126052328134
bumblebox-01_2023-10-28_05-55-02	1	2023-10-28_05-55-02	29	15	2285.0	191.25	2276.0	183.0	1.0	3.952847075210474	1187.1394409655163
bumblebox-01_2023-10-28_05-55-02	1	2023-10-28_05-55-02	30	3	1722.75	1493.75	1739.5	1520.0	1.0	2.6100766272276377	297.3246415956807
bumblebox-01_2023-10-28_05-55-02	1	2023-10-28_05-55-02	30	5	966.0	1401.75	975.5	1429.5	1.0	10.538619454178995	727.667595815562
bumblebox-01_2023-10-28_05-55-02	1	2023-10-28_05-55-02	30	8	2494.75	1571.5	2473.5	1556.0	1.0	12.589678312014172	907.6844743632007
bumblebox-01_2023-10-28_05-55-02	1	2023-10-28_05-55-02	30	10	1305.75	454.0	1277.5	443.0	1.0	0.0	830.0561456913623
bumblebox-01_2023-10-28_05-55-02	1	2023-10-28_05-55-02	30	12	1839.25	1088.75	1820.0	1086.5	2.0	42.750730987902415	207.20483223129713
bumblebox-01_2023-10-28_05-55-02	1	2023-10-28_05-55-02	31	3	1724.5	1492.5	1741.5	1519.5	1.0	2.1505813167606567	131.36632939988857
bumblebox-01_2023-10-28_05-55-02	1	2023-10-28_05-55-02	31	4	2061.75	1898.0	2087.0	1901.5	2.0	23.660357140161686	640.7985057722905
bumblebox-01_2023-10-28_05-55-02	1	2023-10-28_05-55-02	31	5	966.75	1402.5	976.0	1429.5	1.0	1.0606601717798212	745.1595969991931
bumblebox-01_2023-10-28_05-55-02	1	2023-10-28_05-55-02	31	8	2495.0	1562.5	2474.0	1549.5	1.0	9.003471552684553	809.4628234205694
bumblebox-01_2023-10-28_05-55-02	1	2023-10-28_05-55-02	31	10	1306.0	453.75	1278.0	443.5	1.0	0.3535533905932738	994.2377230823621
bumblebox-01_2023-10-28_05-55-02	1	2023-10-28_05-55-02	32	3	1727.25	1494.25	1746.0	1520.0	1.0	3.2596012026013246	472.4195434145374
bumblebox-01_2023-10-28_05-55-02	1	2023-10-28_05-55-02	32	5	969.5	1402.25	979.0	1429.5	1.0	2.7613402542968153	873.2028186509707
bumblebox-01_2023-10-28_05-55-02	1	2023-10-28_05-55-02	32	8	2489.75	1570.25	2467.5	1560.0	1.0	9.360822613424528	915.6128139120814
bumblebox-01_2023-10-28_05-55-02	1	2023-10-28_05-55-02	32	10	1305.75	454.25	1278.0	443.5	1.0	0.5590169943749475	725.1002861673687
bumblebox-01_2023-10-28_05-55-02	1	2023-10-28_05-55-02	32	15	2287.25	192.5	2278.0	186.5	3.0	2.57390753524675	985.679898597917
bumblebox-01_2023-10-28_05-55-02	1	2023-10-28_05-55-02	33	3	1726.25	1494.25	1746.5	1520.0	1.0	1.0	472.37267067433106
bumblebox-01_2023-10-28_05-55-02	1	2023-10-28_05-55-02	33	5	971.75	1402.0	981.5	1429.0	1.0	2.2638462845343543	870.1912447847312
bumblebox-01_2023-10-28_05-55-02	1	2023-10-28_05-55-02	33	8	2482.5	1572.0	2458.0	1560.0	1.0	7.458216945088149	911.5945178641653
bumblebox-01_2023-10-28_05-55-02	1	2023-10-28_05-55-02	33	10	1305.5	453.75	1277.5	443.0	1.0	0.5590169943749475	725.0974434515681
bumblebox-01_2023-10-28_05-55-02	1	2023-10-28_05-55-02	33	15	2288.75	191.75	2281.0	183.5	1.0	1.6770509831248424	987.6757767607749
bumblebox-01_2023-10-28_05-55-02	1	2023-10-28_05-55-02	34	0	1956.25	1944.25	1958.0	1912.5	5.0	45.83121207212395	680.152823650985
bumblebox-01_2023-10-28_05-55-02	1	2023-10-28_05-55-02	34	3	1731.0	1492.75	1757.0	1513.5	1.0	4.981214711292819	234.88910214422972
bumblebox-01_2023-10-28_05-55-02	1	2023-10-28_05-55-02	34	4	2025.75	1878.5	2047.5	1901.5	3.0	40.94203219186854	634.3539860297534
bumblebox-01_2023-10-28_05-55-02	1	2023-10-28_05-55-02	34	5	970.25	1401.75	980.0	1429.0	1.0	1.5206906325745548	862.8411163660645
bumblebox-01_2023-10-28_05-55-02	1	2023-10-28_05-55-02	34	8	2486.75	1577.0	2462.0	1564.0	1.0	6.562202374203344	727.4251662191649
bumblebox-01_2023-10-28_05-55-02	1	2023-10-28_05-55-02	34	10	1305.75	454.25	1278.0	443.5	1.0	0.5590169943749475	972.448037145934
bumblebox-01_2023-10-28_05-55-02	1	2023-10-28_05-55-02	34	15	2292.5	191.0	2285.0	179.0	1.0	3.824264635194589	1182.79750378033
bumblebox-01_2023-10-28_05-55-02	1	2023-10-28_05-55-02	35	3	1702.0	1476.5	1728.0	1497.5	1.0	33.24248035270533	325.847314278056
bumblebox-01_2023-10-28_05-55-02	1	2023-10-28_05-55-02	35	4	2033.75	1884.5	2058.5	1906.5	1.0	10.0	756.9279697493605
bumblebox-01_2023-10-28_05-55-02	1	2023-10-28_05-55-02	35	5	970.5	1401.5	980.0	1428.5	1.0	0.3535533905932738	860.7470915173374
bumblebox-01_2023-10-28_05-55-02	1	2023-10-28_05-55-02	35	8	2488.0	1583.75	2463.0	1568.0	1.0	6.864765108872991	806.8965452412236
bumblebox-01_2023-10-28_05-55-02	1	2023-10-28_05-55-02	35	10	1305.25	453.5	1277.5	443.0	1.0	0.9013878188659973	865.6998814382629
bumblebox-01_2023-10-28_05-55-02	1	2023-10-28_05-55-02	35	15	2289.5	191.25	2282.0	180.5	1.0	3.010398644698074	1090.8355137487758
bumblebox-01_2023-10-28_05-55-02	1	2023-10-28_05-55-02	36	0	1952.25	1948.0	1951.5	1916.5	2.0	5.482928049865327	771.1605635637228
bumblebox-01_2023-10-28_05-55-02	1	2023-10-28_05-55-02	36	3	1745.0	1477.5	1778.0	1487.0	1.0	43.01162633521314	269.52050440721285
bumblebox-01_2023-10-28_05-55-02	1	2023-10-28_05-55-02	36	4	2028.75	1888.75	2052.5	1912.0	1.0	6.562202374203344	741.4017000704457
bumblebox-01_2023-10-28_05-55-02	1	2023-10-28_05-55-02	36	5	971.25	1402.25	981.0	1429.5	1.0	1.0606601717798212	787.6752971399382
bumblebox-01_2023-10-28_05-55-02	1	2023-10-28_05-55-02	36	10	1305.25	454.0	1277.5	443.5	1.0	0.5	867.8499544087946
bumblebox-01_2023-10-28_05-55-02	1	2023-10-28_05-55-02	36	12	1851.75	1095.25	1833.5	1091.0	6.0	14.089002803605371	162.68664712588188
bumblebox-01_2023-10-28_05-55-02	1	2023-10-28_05-55-02	36	15	2288.25	191.5	2280.5	180.5	1.0	1.2747548783981961	1157.633873996649
bumblebox-01_2023-10-28_05-55-02	1	2023-10-28_05-55-02	37	3	1755.75	1489.5	1783.5	1508.0	1.0	16.110943485718025	326.265272098913
bumblebox-01_2023-10-28_05-55-02	1	2023-10-28_05-55-02	37	4	2027.0	1881.0	2050.5	1901.5	1.0	7.945124291035352	747.1871186508623
bumblebox-01_2023-10-28_05-55-02	1	2023-10-28_05-55-02	37	5	971.25	1402.0	981.0	1429.0	1.0	0.25	867.3936213994454
bumblebox-01_2023-10-28_05-55-02	1	2023-10-28_05-55-02	37	8	2491.0	1585.0	2466.5	1571.0	2.0	3.25	802.1641084868136
bumblebox-01_2023-10-28_05-55-02	1	2023-10-28_05-55-02	37	10	1305.5	453.5	1277.0	442.5	1.0	0.5590169943749475	871.820321861742
bumblebox-01_2023-10-28_05-55-02	1	2023-10-28_05-55-02	37	15	2287.0	192.0	2279.0	181.5	1.0	1.346291201783626	1087.230697817983
bumblebox-01_2023-10-28_05-55-02	1	2023-10-28_05-55-02	38	3	1776.75	1501.75	1801.5	1523.0	1.0	24.311776981537157	475.16713375400866
bumblebox-01_2023-10-28_05-55-02	1	2023-10-28_05-55-02	38	5	972.0	1402.0	981.5	1429.0	1.0	0.75	878.4097733973593
bumblebox-01_2023-10-28_05-55-02	1	2023-10-28_05-55-02	38	8	2490.75	1584.5	2466.5	1570.5	1.0	0.5590169943749475	914.39244446791
bumblebox-01_2023-10-28_05-55-02	1	2023-10-28_05-55-02	38	10	1305.25	453.5	1277.5	443.0	1.0	0.25	735.5495513559913
bumblebox-01_2023-10-28_05-55-02	1	2023-10-28_05-55-02	38	15	2286.25	191.75	2277.5	181.5	1.0	0.7905694150420949	983.6633087596589
bumblebox-01_2023-10-28_05-55-02	1	2023-10-28_05-55-02	39	3	1770.5	1504.75	1780.5	1533.0	1.0	6.932712311931024	215.9939890837532
bumblebox-01_2023-10-28_05-55-02	1	2023-10-28_05-55-02	39	4	2029.5	1885.75	2052.5	1908.5	2.0	5.367727638395972	510.91630021003687
bumblebox-01_2023-10-28_05-55-02	1	2023-10-28_05-55-02	39	5	971.75	1403.25	981.5	1430.5	1.0	1.2747548783981961	976.3068950490479
bumblebox-01_2023-10-28_05-55-02	1	2023-10-28_05-55-02	39	7	2458.0	1947.25	2437.5	1950.0	21.0		761.886103410682
bumblebox-01_2023-10-28_05-55-02	1	2023-10-28_05-55-02	39	8	2487.75	1580.0	2462.5	1566.5	1.0	5.408326913195984	575.3016438750305
bumblebox-01_2023-10-28_05-55-02	1	2023-10-28_05-55-02	39	10	1305.5	454.25	1277.0	443.0	1.0	0.7905694150420949	1127.9113704410966
bumblebox-01_2023-10-28_05-55-02	1	2023-10-28_05-55-02	39	13	2273.5	2084.5	2258.0	2110.5	13.0		774.863322751382
bumblebox-01_2023-10-28_05-55-02	1	2023-10-28_05-55-02	39	15	2286.0	191.5	2277.5	181.0	1.0	0.3535533905932738	1237.0317978715473
bumblebox-01_2023-10-28_05-55-02	1	2023-10-28_05-55-02	40	3	1792.5	1509.75	1796.0	1538.0	1.0	22.561028345356956	243.15297254106417
bumblebox-01_2023-10-28_05-55-02	1	2023-10-28_05-55-02	40	5	972.25	1403.25	982.0	1430.0	1.0	0.5	880.6810653629886
bumblebox-01_2023-10-28_05-55-02	1	2023-10-28_05-55-02	40	7	2452.25	1970.25	2429.5	1965.0	1.0	23.707857347301548	926.6895230994155
bumblebox-01_2023-10-28_05-55-02	1	2023-10-28_05-55-02	40	10	1305.0	453.0	1277.0	442.5	1.0	1.346291201783626	979.8766149651474
bumblebox-01_2023-10-28_05-55-02	1	2023-10-28_05-55-02	40	13	2251.5	2104.0	2234.5	2128.5	1.0	29.3981291921782	926.9125348285146
bumblebox-01_2023-10-28_05-55-02	1	2023-10-28_05-55-02	40	15	2285.0	191.25	2276.5	181.5	1.0	1.0307764064044151	1167.5319202155556
bumblebox-01_2023-10-28_05-55-02	1	2023-10-28_05-55-02	41	3	1797.75	1505.25	1795.5	1535.5	1.0	6.914658342969665	162.09937270900556
bumblebox-01_2023-10-28_05-55-02	1	2023-10-28_05-55-02	41	4	2036.75	1889.75	2058.5	1914.5	2.0	8.280247580839598	554.7940990556216
bumblebox-01_2023-10-28_05-55-02	1	2023-10-28_05-55-02	41	5	971.5	1403.5	981.5	1430.5	1.0	0.7905694150420949	900.1025395101678
bumblebox-01_2023-10-28_05-55-02	1	2023-10-28_05-55-02	41	7	2457.0	1962.5	2439.5	1957.0	1.0	9.089829481348922	840.469199013144
bumblebox-01_2023-10-28_05-55-02	1	2023-10-28_05-55-02	41	10	1305.5	453.5	1277.5	443.0	1.0	0.7071067811865476	1068.5621896086461
bumblebox-01_2023-10-28_05-55-02	1	2023-10-28_05-55-02	41	13	2240.5	2116.0	2224.5	2141.0	1.0	16.278820596099706	841.270070567504
bumblebox-01_2023-10-28_05-55-02	1	2023-10-28_05-55-02	41	15	2285.0	192.5	2276.0	182.5	1.0	1.25	1239.2772848622337
bumblebox-01_2023-10-28_05-55-02	1	2023-10-28_05-55-02	42	0	1921.5	1947.0	1920.5	1919.5	6.0	30.766255865802066	497.07301066553475
bumblebox-01_2023-10-28_05-55-02	1	2023-10-28_05-55-02	42	3	1811.75	1504.75	1808.5	1534.5	1.0	14.0089257261219	147.6146264165539
bumblebox-01_2023-10-28_05-55-02	1	2023-10-28_05-55-02	42	4	2067.5	1893.5	2096.5	1905.0	1.0	30.977814642095076	458.3586903760089
bumblebox-01_2023-10-28_05-55-02	1	2023-10-28_05-55-02	42	5	972.75	1403.25	983.0	1430.5	1.0	1.2747548783981961	977.5131685040183
bumblebox-01_2023-10-28_05-55-02	1	2023-10-28_05-55-02	42	7	2445.75	1981.75	2426.5	1972.0	1.0	22.2963001415033	727.0970973970465
bumblebox-01_2023-10-28_05-55-02	1	2023-10-28_05-55-02	42	8	2496.25	1575.0	2474.5	1560.0	3.0	9.86154146165801	561.0818432960946
bumblebox-01_2023-10-28_05-55-02	1	2023-10-28_05-55-02	42	10	1304.75	453.25	1276.5	442.5	1.0	0.7905694150420949	1187.4749097414362
bumblebox-01_2023-10-28_05-55-02	1	2023-10-28_05-55-02	42	13	2236.25	2106.0	2219.5	2131.0	1.0	10.865656906050365	715.4537809350937
bumblebox-01_2023-10-28_05-55-02	1	2023-10-28_05-55-02	42	15	2285.5	191.75	2277.0	181.5	1.0	0.9013878188659973	1303.1111229536152
bumblebox-01_2023-10-28_05-55-02	1	2023-10-28_05-55-02	43	0	1932.25	1971.75	1926.5	1942.5	1.0	26.98379143115363	535.5911827495506
bumblebox-01_2023-10-28_05-55-02	1	2023-10-28_05-55-02	43	3	1806.0	1503.25	1800.0	1533.0	1.0	5.942432162002357	115.00499734386545
bumblebox-01_2023-10-28_05-55-02	1	2023-10-28_05-55-02	43	4	2215.0	1882.75	2247.5	1885.0	1.0	147.89121846817005	545.6625210824567
bumblebox-01_2023-10-28_05-55-02	1	2023-10-28_05-55-02	43	5	972.0	1404.25	982.0	1431.0	1.0	1.25	928.6758177179281
bumblebox-01_2023-10-28_05-55-02	1	2023-10-28_05-55-02	43	7	2445.25	1981.25	2426.5	1981.5	1.0	0.7071067811865476	770.2385036721174
bumblebox-01_2023-10-28_05-55-02	1	2023-10-28_05-55-02	43	10	1305.0	453.5	1277.5	442.5	1.0	0.3535533905932738	1149.6324246967213
bumblebox-01_2023-10-28_05-55-02	1	2023-10-28_05-55-02	43	13	2237.75	2108.75	2221.5	2133.5	1.0	3.132491021535417	751.725936621228
bumblebox-01_2023-10-28_05-55-02	1	2023-10-28_05-55-02	43	15	2287.5	191.5	2278.5	181.5	1.0	2.0155644370746373	1304.4789163355852
bumblebox-01_2023-10-28_05-55-02	1	2023-10-28_05-55-02	44	3	1807.0	1514.25	1801.0	1543.5	1.0	11.045361017187261	217.79085935449018
bumblebox-01_2023-10-28_05-55-02	1	2023-10-28_05-55-02	44	4	2132.25	1940.0	2162.5	1928.5	1.0	100.62368011556723	672.4020915375572
bumblebox-01_2023-10-28_05-55-02	1	2023-10-28_05-55-02	44	5	971.75	1404.0	981.5	1430.5	1.0	0.3535533905932738	922.5880336569182
bumblebox-01_2023-10-28_05-55-02	1	2023-10-28_05-55-02	44	8	2485.0	1569.0	2462.0	1556.0	2.0	12.75	647.9699008032229
bumblebox-01_2023-10-28_05-55-02	1	2023-10-28_05-55-02	44	10	1305.75	453.75	1277.5	443.5	1.0	0.7905694150420949	1038.818152065714
bumblebox-01_2023-10-28_05-55-02	1	2023-10-28_05-55-02	44	13	2238.25	2115.75	2222.0	2141.0	1.0	7.0178344238090995	875.2695357454647
bumblebox-01_2023-10-28_05-55-02	1	2023-10-28_05-55-02	44	15	2288.75	193.0	2279.5	181.5	1.0	1.9525624189766635	1188.75734992041
bumblebox-01_2023-10-28_05-55-02	1	2023-10-28_05-55-02	45	3	1807.25	1511.5	1799.5	1541.0	1.0	2.7613402542968153	237.7559220549978
bumblebox-01_2023-10-28_05-55-02	1	2023-10-28_05-55-02	45	4	2126.75	1944.5	2151.0	1927.5	1.0	7.106335201775948	750.8241605987974
bumblebox-01_2023-10-28_05-55-02	1	2023-10-28_05-55-02	45	5	972.5	1404.0	981.5	1431.0	1.0	0.75	825.5058823567254
bumblebox-01_2023-10-28_05-55-02	1	2023-10-28_05-55-02	45	10	1305.5	453.5	1277.5	443.5	1.0	0.3535533905932738	952.215663670205
bumblebox-01_2023-10-28_05-55-02	1	2023-10-28_05-55-02	45	13	2207.5	2140.75	2188.5	2164.5	1.0	39.630322986319456	962.534135397574
bumblebox-01_2023-10-28_05-55-02	1	2023-10-28_05-55-02	45	15	2307.25	193.0	2297.0	179.0	1.0	18.5	1199.8205435837292
bumblebox-01_2023-10-28_05-55-02	1	2023-10-28_05-55-02	46	3	1815.0	1517.0	1806.0	1546.0	1.0	9.503288904374106	238.85457642790834
bumblebox-01_2023-10-28_05-55-02	1	2023-10-28_05-55-02	46	4	2148.75	1932.5	2179.0	1921.0	1.0	25.059928172283335	749.6101127790068
bumblebox-01_2023-10-28_05-55-02	1	2023-10-28_05-55-02	46	5	971.75	1403.75	981.5	1431.0	1.0	0.7905694150420949	815.4520399838908
bumblebox-01_2023-10-28_05-55-02	1	2023-10-28_05-55-02	46	10	1305.75	453.75	1278.0	442.5	1.0	0.3535533905932738	952.5507140552793
bumblebox-01_2023-10-28_05-55-02	1	2023-10-28_05-55-02	46	13	2121.25	2177.75	2095.0	2191.0	1.0	93.85127862741136	960.1893630150367
bumblebox-01_2023-10-28_05-55-02	1	2023-10-28_05-55-02	46	15	2305.0	201.5	2297.0	189.0	1.0	8.792752697534487	1201.3438518372757
bumblebox-01_2023-10-28_05-55-02	1	2023-10-28_05-55-02	47	3	1817.75	1486.0	1809.0	1515.5	1.0	31.1217367767289	118.97677058474704
bumblebox-01_2023-10-28_05-55-02	1	2023-10-28_05-55-02	47	4	2149.25	1922.5	2180.0	1910.0	1.0	10.012492197250394	609.5308856081077
bumblebox-01_2023-10-28_05-55-02	1	2023-10-28_05-55-02	47	5	972.0	1404.25	981.0	1431.5	1.0	0.5590169943749475	899.9011198516225
bumblebox-01_2023-10-28_05-55-02	1	2023-10-28_05-55-02	47	7	2441.25	1988.5	2445.0	1976.0	4.0	8.280247580839598	833.6284118728396
bumblebox-01_2023-10-28_05-55-02	1	2023-10-28_05-55-02	47	10	1305.5	453.25	1278.0	442.5	1.0	0.5590169943749475	1085.8654828931508
bumblebox-01_2023-10-28_05-55-02	1	2023-10-28_05-55-02	47	13	2097.75	2199.5	2069.0	2208.0	1.0	32.02050124529596	850.242679942567
bumblebox-01_2023-10-28_05-55-02	1	2023-10-28_05-55-02	47	15	2317.5	205.25	2311.0	193.0	1.0	13.050383136138187	1256.4386704702547
bumblebox-01_2023-10-28_05-55-02	1	2023-10-28_05-55-02	48	3	1797.5	1483.0	1787.5	1512.0	1.0	20.47101609593427	133.2988528970653
bumblebox-01_2023-10-28_05-55-02	1	2023-10-28_05-55-02	48	4	2110.0	1898.0	2143.0	1903.0	1.0	46.26891505103615	585.6236101414473
bumblebox-01_2023-10-28_05-55-02	1	2023-10-28_05-55-02	48	5	971.75	1404.25	981.5	1431.5	1.0	0.25	892.1366378600561
bumblebox-01_2023-10-28_05-55-02	1	2023-10-28_05-55-02	48	7	2464.25	1913.75	2467.0	1884.5	1.0	78.2084554252288	812.6175927463153
bumblebox-01_2023-10-28_05-55-02	1	2023-10-28_05-55-02	48	10	1305.5	453.25	1277.5	442.0	1.0	0.0	1070.4202547054467
bumblebox-01_2023-10-28_05-55-02	1	2023-10-28_05-55-02	48	13	2078.25	2206.5	2050.0	2213.5	1.0	20.71834935510066	866.6641013338536
bumblebox-01_2023-10-28_05-55-02	1	2023-10-28_05-55-02	48	15	2314.5	210.0	2306.0	196.0	1.0	5.618051263561058	1241.9025202881098
bumblebox-01_2023-10-28_05-55-02	1	2023-10-28_05-55-02	49	3	1785.75	1480.0	1777.0	1508.5	1.0	12.126932835634904	189.98519273035492
bumblebox-01_2023-10-28_05-55-02	1	2023-10-28_05-55-02	49	4	2082.5	1880.5	2095.0	1911.0	1.0	32.59601202601324	586.5619152325136
bumblebox-01_2023-10-28_05-55-02	1	2023-10-28_05-55-02	49	5	972.0	1404.5	981.5	1431.5	1.0	0.3535533905932738	926.5844641963967
bumblebox-01_2023-10-28_05-55-02	1	2023-10-28_05-55-02	49	7	2464.5	1713.0	2456.5	1682.0	1.0	200.7501556661912	689.1841935386045
bumblebox-01_2023-10-28_05-55-02	1	2023-10-28_05-55-02	49	8	2288.0	1456.5	2256.0	1462.5	5.0	226.85953804061225	414.39097528932086
bumblebox-01_2023-10-28_05-55-02	1	2023-10-28_05-55-02	49	10	1305.0	453.25	1277.5	442.0	1.0	0.5	1052.4404568066818
bumblebox-01_2023-10-28_05-55-02	1	2023-10-28_05-55-02	49	12	1853.25	1095.75	1830.5	1092.0	13.0		232.7176815158734
bumblebox-01_2023-10-28_05-55-02	1	2023-10-28_05-55-02	49	13	2001.25	2227.75	1974.0	2238.0	1.0	79.878423244328	909.295922593783
bumblebox-01_2023-10-28_05-55-02	1	2023-10-28_05-55-02	49	15	2304.0	210.75	2292.0	198.0	1.0	10.52675163571365	1186.5823816561538
bumblebox-01_2023-10-28_05-55-02	1	2023-10-28_05-55-02	50	3	1799.0	1489.25	1792.5	1519.0	1.0	16.15936261119231	189.65333557655268
bumblebox-01_2023-10-28_05-55-02	1	2023-10-28_05-55-02	50	4	2042.75	1884.75	2037.5	1902.5	1.0	39.97655562951866	621.2680305796464
bumblebox-01_2023-10-28_05-55-02	1	2023-10-28_05-55-02	50	5	972.25	1404.75	981.5	1432.0	1.0	0.3535533905932738	861.8258217704506
bumblebox-01_2023-10-28_05-55-02	1	2023-10-28_05-55-02	50	7	2416.25	1669.75	2405.0	1639.0	1.0	64.79679776038319	693.9210128467882
bumblebox-01_2023-10-28_05-55-02	1	2023-10-28_05-55-02	50	10	1305.0	453.25	1277.0	442.5	1.0	0.0	996.7393153153499
bumblebox-01_2023-10-28_05-55-02	1	2023-10-28_05-55-02	50	12	1854.5	1088.5	1830.5	1085.0	1.0	7.3569694847810805	214.96383462180913
bumblebox-01_2023-10-28_05-55-02	1	2023-10-28_05-55-02	50	13	1934.5	2215.75	1905.0	2219.5	1.0	67.82007446176979	920.1325890573122
bumblebox-01_2023-10-28_05-55-02	1	2023-10-28_05-55-02	50	15	2299.0	208.5	2287.0	196.0	1.0	5.482928049865327	1190.487943637109
bumblebox-01_2023-10-28_05-55-02	1	2023-10-28_05-55-02	51	3	1789.75	1505.25	1783.5	1533.5	1.0	18.48140957827622	202.9705879439494
bumblebox-01_2023-10-28_05-55-02	1	2023-10-28_05-55-02	51	4	2043.5	1899.25	2039.0	1918.0	1.0	14.519383595731604	636.0957673144135
bumblebox-01_2023-10-28_05-55-02	1	2023-10-28_05-55-02	51	5	972.0	1405.0	981.0	1431.5	1.0	0.3535533905932738	852.3740450619742
bumblebox-01_2023-10-28_05-55-02	1	2023-10-28_05-55-02	51	7	2337.5	1664.5	2317.5	1639.0	1.0	78.92480598645777	631.8175024841529
bumblebox-01_2023-10-28_05-55-02	1	2023-10-28_05-55-02	51	10	1304.75	452.5	1277.0	441.5	1.0	0.7905694150420949	994.6995919976606
bumblebox-01_2023-10-28_05-55-02	1	2023-10-28_05-55-02	51	12	1862.0	1087.25	1836.5	1083.0	1.0	7.603453162872775	221.39680202142148
bumblebox-01_2023-10-28_05-55-02	1	2023-10-28_05-55-02	51	13	1945.25	2211.75	1916.0	2218.5	1.0	11.470069746954461	916.2598721543536
bumblebox-01_2023-10-28_05-55-02	1	2023-10-28_05-55-02	51	15	2292.5	209.0	2281.5	197.0	1.0	6.519202405202649	1193.513450466861
