## Supplementary material for "The BumbleBox: An open-source platform for quantifying behavior in bumblebee colonies": Sample BumbleBox Data Output: bumblebox-01_2023-10-28_06-10-02_averages.csv

filename	ID	average distance from center	average speed	frames tracked in video
bumblebox-01_2023-10-28_06-10-02	0	689.0	81.0	26
bumblebox-01_2023-10-28_06-10-02	2	346.0	9.0	24
bumblebox-01_2023-10-28_06-10-02	3	623.0	6.0	50
bumblebox-01_2023-10-28_06-10-02	4	267.0	81.0	20
bumblebox-01_2023-10-28_06-10-02	5	518.0	8.0	52
bumblebox-01_2023-10-28_06-10-02	6	367.0	33.0	6
bumblebox-01_2023-10-28_06-10-02	7	956.0	26.0	44
bumblebox-01_2023-10-28_06-10-02	8	789.0	186.0	40
bumblebox-01_2023-10-28_06-10-02	9	1402.0	41.0	5
bumblebox-01_2023-10-28_06-10-02	10	1480.0	0.0	52
bumblebox-01_2023-10-28_06-10-02	11	905.0	5.0	52
bumblebox-01_2023-10-28_06-10-02	12	476.0	29.0	38
bumblebox-01_2023-10-28_06-10-02	13	815.0	68.0	51
bumblebox-01_2023-10-28_06-10-02	15	206.0	20.0	52
