## Supplementary material for "The BumbleBox: An open-source platform for quantifying behavior in bumblebee colonies": Sample BumbleBox Data Output: bumblebox-01_2023-10-28_06-10-02_contacts.csv

	frame	ID	3	4	5	7	9	10	11	13	15	8	12	0	2	6
0	0	3		0.0	0.0	0.0	0.0	0.0	0.0	0.0	0.0
1	0	4	0.0		0.0	0.0	0.0	0.0	0.0	0.0	0.0
2	0	5	0.0	0.0		0.0	0.0	0.0	0.0	0.0	0.0
3	0	7	0.0	0.0	0.0		0.0	0.0	0.0	0.0	0.0
4	0	9	0.0	0.0	0.0	0.0		0.0	0.0	0.0	0.0
5	0	10	0.0	0.0	0.0	0.0	0.0		0.0	0.0	0.0
6	0	11	0.0	0.0	0.0	0.0	0.0	0.0		0.0	0.0
7	0	13	0.0	0.0	0.0	0.0	0.0	0.0	0.0		0.0
8	0	15	0.0	0.0	0.0	0.0	0.0	0.0	0.0	0.0
9	1	5				0.0	0.0	0.0	0.0	0.0	0.0	0.0	0.0
10	1	7			0.0		0.0	0.0	0.0	0.0	0.0	0.0	0.0
11	1	8			0.0	0.0	0.0	0.0	0.0	0.0	0.0		0.0
12	1	9			0.0	0.0		0.0	0.0	0.0	0.0	0.0	0.0
13	1	10			0.0	0.0	0.0		0.0	0.0	0.0	0.0	0.0
14	1	11			0.0	0.0	0.0	0.0		0.0	0.0	0.0	0.0
15	1	12			0.0	0.0	0.0	0.0	0.0	0.0	0.0	0.0
16	1	13			0.0	0.0	0.0	0.0	0.0		0.0	0.0	0.0
17	1	15			0.0	0.0	0.0	0.0	0.0	0.0		0.0	0.0
18	2	3			0.0	0.0	0.0	0.0	0.0	0.0	0.0	0.0	0.0
19	2	5	0.0			0.0	0.0	0.0	0.0	0.0	0.0	0.0	0.0
20	2	7	0.0		0.0		0.0	0.0	0.0	0.0	0.0	0.0	0.0
21	2	8	0.0		0.0	0.0	0.0	0.0	0.0	0.0	0.0		0.0
22	2	9	0.0		0.0	0.0		0.0	0.0	0.0	0.0	0.0	0.0
23	2	10	0.0		0.0	0.0	0.0		0.0	0.0	0.0	0.0	0.0
24	2	11	0.0		0.0	0.0	0.0	0.0		0.0	0.0	0.0	0.0
25	2	12	0.0		0.0	0.0	0.0	0.0	0.0	0.0	0.0	0.0
26	2	13	0.0		0.0	0.0	0.0	0.0	0.0		0.0	0.0	0.0
27	2	15	0.0		0.0	0.0	0.0	0.0	0.0	0.0		0.0	0.0
28	3	3			0.0	0.0		0.0	0.0	0.0	0.0	0.0	0.0
29	3	5	0.0			0.0		0.0	0.0	0.0	0.0	0.0	0.0
30	3	7	0.0		0.0			0.0	0.0	0.0	0.0	0.0	0.0
31	3	8	0.0		0.0	0.0		0.0	0.0	0.0	0.0		0.0
32	3	10	0.0		0.0	0.0			0.0	0.0	0.0	0.0	0.0
33	3	11	0.0		0.0	0.0		0.0		0.0	0.0	0.0	0.0
34	3	12	0.0		0.0	0.0		0.0	0.0	0.0	0.0	0.0
35	3	13	0.0		0.0	0.0		0.0	0.0		0.0	0.0	0.0
36	3	15	0.0		0.0	0.0		0.0	0.0	0.0		0.0	0.0
37	4	0	0.0		0.0	0.0	0.0	0.0	0.0	0.0	0.0	0.0	0.0
38	4	3			0.0	0.0	0.0	0.0	0.0	0.0	0.0	0.0	0.0	0.0
39	4	5	0.0			0.0	0.0	0.0	0.0	0.0	0.0	0.0	0.0	0.0
40	4	7	0.0		0.0		0.0	0.0	0.0	0.0	0.0	0.0	0.0	0.0
41	4	8	0.0		0.0	0.0	0.0	0.0	0.0	0.0	0.0		0.0	0.0
42	4	9	0.0		0.0	0.0		0.0	0.0	0.0	0.0	0.0	0.0	0.0
43	4	10	0.0		0.0	0.0	0.0		0.0	0.0	0.0	0.0	0.0	0.0
44	4	11	0.0		0.0	0.0	0.0	0.0		0.0	0.0	0.0	0.0	0.0
45	4	12	0.0		0.0	0.0	0.0	0.0	0.0	0.0	0.0	0.0		0.0
46	4	13	0.0		0.0	0.0	0.0	0.0	0.0		0.0	0.0	0.0	0.0
47	4	15	0.0		0.0	0.0	0.0	0.0	0.0	0.0		0.0	0.0	0.0
48	5	0	0.0		0.0	0.0		0.0	0.0	0.0	0.0		0.0
49	5	3			0.0	0.0		0.0	0.0	0.0	0.0		0.0	0.0
50	5	5	0.0			0.0		0.0	0.0	0.0	0.0		0.0	0.0
51	5	7	0.0		0.0			0.0	0.0	0.0	0.0		0.0	0.0
52	5	10	0.0		0.0	0.0			0.0	0.0	0.0		0.0	0.0
53	5	11	0.0		0.0	0.0		0.0		0.0	0.0		0.0	0.0
54	5	12	0.0		0.0	0.0		0.0	0.0	0.0	0.0			0.0
55	5	13	0.0		0.0	0.0		0.0	0.0		0.0		0.0	0.0
56	5	15	0.0		0.0	0.0		0.0	0.0	0.0			0.0	0.0
57	6	0	0.0		0.0	0.0	0.0	0.0	0.0		0.0	0.0	0.0
58	6	3			0.0	0.0	0.0	0.0	0.0		0.0	0.0	0.0	0.0
59	6	5	0.0			0.0	0.0	0.0	0.0		0.0	0.0	0.0	0.0
60	6	7	0.0		0.0		0.0	0.0	0.0		0.0	0.0	0.0	0.0
61	6	8	0.0		0.0	0.0	0.0	0.0	0.0		0.0		0.0	0.0
62	6	9	0.0		0.0	0.0		0.0	0.0		0.0	0.0	0.0	0.0
63	6	10	0.0		0.0	0.0	0.0		0.0		0.0	0.0	0.0	0.0
64	6	11	0.0		0.0	0.0	0.0	0.0			0.0	0.0	0.0	0.0
65	6	12	0.0		0.0	0.0	0.0	0.0	0.0		0.0	0.0		0.0
66	6	15	0.0		0.0	0.0	0.0	0.0	0.0			0.0	0.0	0.0
67	7	0	0.0		0.0	0.0		0.0	0.0	0.0	0.0	0.0	0.0
68	7	3			0.0	0.0		0.0	0.0	0.0	0.0	0.0	0.0	0.0
69	7	5	0.0			0.0		0.0	0.0	0.0	0.0	0.0	0.0	0.0
70	7	7	0.0		0.0			0.0	0.0	0.0	0.0	0.0	0.0	0.0
71	7	8	0.0		0.0	0.0		0.0	0.0	0.0	0.0		0.0	0.0
72	7	10	0.0		0.0	0.0			0.0	0.0	0.0	0.0	0.0	0.0
73	7	11	0.0		0.0	0.0		0.0		0.0	0.0	0.0	0.0	0.0
74	7	12	0.0		0.0	0.0		0.0	0.0	0.0	0.0	0.0		0.0
75	7	13	0.0		0.0	0.0		0.0	0.0		0.0	0.0	0.0	0.0
76	7	15	0.0		0.0	0.0		0.0	0.0	0.0		0.0	0.0	0.0
77	8	0	0.0	0.0	0.0			0.0	0.0	0.0	0.0	0.0	0.0
78	8	3		0.0	0.0			0.0	0.0	0.0	0.0	0.0	0.0	0.0
79	8	4	0.0		0.0			0.0	0.0	0.0	0.0	0.0	0.0	0.0
80	8	5	0.0	0.0				0.0	0.0	0.0	0.0	0.0	0.0	0.0
81	8	8	0.0	0.0	0.0			0.0	0.0	0.0	0.0		0.0	0.0
82	8	10	0.0	0.0	0.0				0.0	0.0	0.0	0.0	0.0	0.0
83	8	11	0.0	0.0	0.0			0.0		0.0	0.0	0.0	0.0	0.0
84	8	12	0.0	0.0	0.0			0.0	0.0	0.0	0.0	0.0		0.0
85	8	13	0.0	0.0	0.0			0.0	0.0		0.0	0.0	0.0	0.0
86	8	15	0.0	0.0	0.0			0.0	0.0	0.0		0.0	0.0	0.0
87	9	0	0.0	0.0	0.0	0.0		0.0	0.0	0.0	0.0	0.0	0.0
88	9	3		0.0	0.0	0.0		0.0	0.0	0.0	0.0	0.0	0.0	0.0
89	9	4	0.0		0.0	0.0		0.0	0.0	0.0	0.0	0.0	0.0	0.0
90	9	5	0.0	0.0		0.0		0.0	0.0	0.0	0.0	0.0	0.0	0.0
91	9	7	0.0	0.0	0.0			0.0	0.0	0.0	0.0	0.0	0.0	0.0
92	9	8	0.0	0.0	0.0	0.0		0.0	0.0	0.0	0.0		0.0	0.0
93	9	10	0.0	0.0	0.0	0.0			0.0	0.0	0.0	0.0	0.0	0.0
94	9	11	0.0	0.0	0.0	0.0		0.0		0.0	0.0	0.0	0.0	0.0
95	9	12	0.0	0.0	0.0	0.0		0.0	0.0	0.0	0.0	0.0		0.0
96	9	13	0.0	0.0	0.0	0.0		0.0	0.0		0.0	0.0	0.0	0.0
97	9	15	0.0	0.0	0.0	0.0		0.0	0.0	0.0		0.0	0.0	0.0
98	10	0	0.0	0.0	0.0	0.0		0.0	0.0	0.0	0.0		0.0
99	10	3		0.0	0.0	0.0		0.0	0.0	0.0	0.0		0.0	0.0
100	10	4	0.0		0.0	0.0		0.0	0.0	0.0	0.0		0.0	0.0
101	10	5	0.0	0.0		0.0		0.0	0.0	0.0	0.0		0.0	0.0
102	10	7	0.0	0.0	0.0			0.0	0.0	0.0	0.0		0.0	0.0
103	10	10	0.0	0.0	0.0	0.0			0.0	0.0	0.0		0.0	0.0
104	10	11	0.0	0.0	0.0	0.0		0.0		0.0	0.0		0.0	0.0
105	10	12	0.0	0.0	0.0	0.0		0.0	0.0	0.0	0.0			0.0
106	10	13	0.0	0.0	0.0	0.0		0.0	0.0		0.0		0.0	0.0
107	10	15	0.0	0.0	0.0	0.0		0.0	0.0	0.0			0.0	0.0
108	11	0	1.0		0.0	0.0		0.0	0.0	0.0	0.0		0.0
109	11	3			0.0	0.0		0.0	0.0	0.0	0.0		0.0	1.0
110	11	5	0.0			0.0		0.0	0.0	0.0	0.0		0.0	0.0
111	11	7	0.0		0.0			0.0	0.0	0.0	0.0		0.0	0.0
112	11	10	0.0		0.0	0.0			0.0	0.0	0.0		0.0	0.0
113	11	11	0.0		0.0	0.0		0.0		0.0	0.0		0.0	0.0
114	11	12	0.0		0.0	0.0		0.0	0.0	0.0	0.0			0.0
115	11	13	0.0		0.0	0.0		0.0	0.0		0.0		0.0	0.0
116	11	15	0.0		0.0	0.0		0.0	0.0	0.0			0.0	0.0
117	12	0	1.0		0.0	0.0		0.0	0.0	0.0	0.0		0.0
118	12	3			0.0	0.0		0.0	0.0	0.0	0.0		0.0	1.0
119	12	5	0.0			0.0		0.0	0.0	0.0	0.0		0.0	0.0
120	12	7	0.0		0.0			0.0	0.0	0.0	0.0		0.0	0.0
121	12	10	0.0		0.0	0.0			0.0	0.0	0.0		0.0	0.0
122	12	11	0.0		0.0	0.0		0.0		0.0	0.0		0.0	0.0
123	12	12	0.0		0.0	0.0		0.0	0.0	0.0	0.0			0.0
124	12	13	0.0		0.0	0.0		0.0	0.0		0.0		0.0	0.0
125	12	15	0.0		0.0	0.0		0.0	0.0	0.0			0.0	0.0
126	13	0	1.0		0.0	0.0		0.0	0.0	0.0	0.0		0.0
127	13	3			0.0	0.0		0.0	0.0	0.0	0.0		0.0	1.0
128	13	5	0.0			0.0		0.0	0.0	0.0	0.0		0.0	0.0
129	13	7	0.0		0.0			0.0	0.0	0.0	0.0		0.0	0.0
130	13	10	0.0		0.0	0.0			0.0	0.0	0.0		0.0	0.0
131	13	11	0.0		0.0	0.0		0.0		0.0	0.0		0.0	0.0
132	13	12	0.0		0.0	0.0		0.0	0.0	0.0	0.0			0.0
133	13	13	0.0		0.0	0.0		0.0	0.0		0.0		0.0	0.0
134	13	15	0.0		0.0	0.0		0.0	0.0	0.0			0.0	0.0
135	14	0	1.0		0.0	0.0		0.0	0.0	0.0	0.0		0.0		0.0
136	14	2	0.0		0.0	0.0		0.0	0.0	0.0	0.0		0.0	0.0
137	14	3			0.0	0.0		0.0	0.0	0.0	0.0		0.0	1.0	0.0
138	14	5	0.0			0.0		0.0	0.0	0.0	0.0		0.0	0.0	0.0
139	14	7	0.0		0.0			0.0	0.0	0.0	0.0		0.0	0.0	0.0
140	14	10	0.0		0.0	0.0			0.0	0.0	0.0		0.0	0.0	0.0
141	14	11	0.0		0.0	0.0		0.0		0.0	0.0		0.0	0.0	0.0
142	14	12	0.0		0.0	0.0		0.0	0.0	0.0	0.0			0.0	0.0
143	14	13	0.0		0.0	0.0		0.0	0.0		0.0		0.0	0.0	0.0
144	14	15	0.0		0.0	0.0		0.0	0.0	0.0			0.0	0.0	0.0
145	15	0	1.0		0.0	0.0		0.0	0.0	0.0	0.0		0.0
146	15	3			0.0	0.0		0.0	0.0	0.0	0.0		0.0	1.0
147	15	5	0.0			0.0		0.0	0.0	0.0	0.0		0.0	0.0
148	15	7	0.0		0.0			0.0	0.0	0.0	0.0		0.0	0.0
149	15	10	0.0		0.0	0.0			0.0	0.0	0.0		0.0	0.0
150	15	11	0.0		0.0	0.0		0.0		0.0	0.0		0.0	0.0
151	15	12	0.0		0.0	0.0		0.0	0.0	0.0	0.0			0.0
152	15	13	0.0		0.0	0.0		0.0	0.0		0.0		0.0	0.0
153	15	15	0.0		0.0	0.0		0.0	0.0	0.0			0.0	0.0
154	16	0	1.0		0.0	0.0		0.0	0.0	0.0	0.0		0.0
155	16	3			0.0	0.0		0.0	0.0	0.0	0.0		0.0	1.0
156	16	5	0.0			0.0		0.0	0.0	0.0	0.0		0.0	0.0
157	16	7	0.0		0.0			0.0	0.0	0.0	0.0		0.0	0.0
158	16	10	0.0		0.0	0.0			0.0	0.0	0.0		0.0	0.0
159	16	11	0.0		0.0	0.0		0.0		0.0	0.0		0.0	0.0
160	16	12	0.0		0.0	0.0		0.0	0.0	0.0	0.0			0.0
161	16	13	0.0		0.0	0.0		0.0	0.0		0.0		0.0	0.0
162	16	15	0.0		0.0	0.0		0.0	0.0	0.0			0.0	0.0
163	17	0	1.0	0.0	0.0			0.0	0.0	0.0	0.0		0.0
164	17	3		0.0	0.0			0.0	0.0	0.0	0.0		0.0	1.0
165	17	4	0.0		0.0			0.0	0.0	0.0	0.0		0.0	0.0
166	17	5	0.0	0.0				0.0	0.0	0.0	0.0		0.0	0.0
167	17	10	0.0	0.0	0.0				0.0	0.0	0.0		0.0	0.0
168	17	11	0.0	0.0	0.0			0.0		0.0	0.0		0.0	0.0
169	17	12	0.0	0.0	0.0			0.0	0.0	0.0	0.0			0.0
170	17	13	0.0	0.0	0.0			0.0	0.0		0.0		0.0	0.0
171	17	15	0.0	0.0	0.0			0.0	0.0	0.0			0.0	0.0
172	18	2	0.0		0.0	0.0		0.0	0.0	0.0	0.0		0.0
173	18	3			0.0	0.0		0.0	0.0	0.0	0.0		0.0		0.0
174	18	5	0.0			0.0		0.0	0.0	0.0	0.0		0.0		0.0
175	18	7	0.0		0.0			0.0	0.0	0.0	0.0		0.0		0.0
176	18	10	0.0		0.0	0.0			0.0	0.0	0.0		0.0		0.0
177	18	11	0.0		0.0	0.0		0.0		0.0	0.0		0.0		0.0
178	18	12	0.0		0.0	0.0		0.0	0.0	0.0	0.0				0.0
179	18	13	0.0		0.0	0.0		0.0	0.0		0.0		0.0		0.0
180	18	15	0.0		0.0	0.0		0.0	0.0	0.0			0.0		0.0
181	19	0	1.0		0.0			0.0	0.0	0.0	0.0		0.0		0.0
182	19	2	0.0		0.0			0.0	0.0	0.0	0.0		0.0	0.0
183	19	3			0.0			0.0	0.0	0.0	0.0		0.0	1.0	0.0
184	19	5	0.0					0.0	0.0	0.0	0.0		0.0	0.0	0.0
185	19	10	0.0		0.0				0.0	0.0	0.0		0.0	0.0	0.0
186	19	11	0.0		0.0			0.0		0.0	0.0		0.0	0.0	0.0
187	19	12	0.0		0.0			0.0	0.0	0.0	0.0			0.0	0.0
188	19	13	0.0		0.0			0.0	0.0		0.0		0.0	0.0	0.0
189	19	15	0.0		0.0			0.0	0.0	0.0			0.0	0.0	0.0
190	20	2	0.0		0.0	0.0		0.0	0.0	0.0	0.0	0.0	0.0
191	20	3			0.0	0.0		0.0	0.0	0.0	0.0	0.0	0.0		0.0
192	20	5	0.0			0.0		0.0	0.0	0.0	0.0	0.0	0.0		0.0
193	20	7	0.0		0.0			0.0	0.0	0.0	0.0	0.0	0.0		0.0
194	20	8	0.0		0.0	0.0		0.0	0.0	0.0	0.0		0.0		0.0
195	20	10	0.0		0.0	0.0			0.0	0.0	0.0	0.0	0.0		0.0
196	20	11	0.0		0.0	0.0		0.0		0.0	0.0	0.0	0.0		0.0
197	20	12	0.0		0.0	0.0		0.0	0.0	0.0	0.0	0.0			0.0
198	20	13	0.0		0.0	0.0		0.0	0.0		0.0	0.0	0.0		0.0
199	20	15	0.0		0.0	0.0		0.0	0.0	0.0		0.0	0.0		0.0
200	21	0	1.0	0.0	0.0	0.0		0.0	0.0	0.0	0.0	0.0	0.0		0.0
201	21	2	0.0	0.0	0.0	0.0		0.0	0.0	0.0	0.0	0.0	0.0	0.0
202	21	3		0.0	0.0	0.0		0.0	0.0	0.0	0.0	0.0	0.0	1.0	0.0
203	21	4	0.0		0.0	0.0		0.0	0.0	0.0	0.0	0.0	0.0	0.0	0.0
204	21	5	0.0	0.0		0.0		0.0	0.0	0.0	0.0	0.0	0.0	0.0	0.0
205	21	7	0.0	0.0	0.0			0.0	0.0	0.0	0.0	0.0	0.0	0.0	0.0
206	21	8	0.0	0.0	0.0	0.0		0.0	0.0	0.0	0.0		0.0	0.0	0.0
207	21	10	0.0	0.0	0.0	0.0			0.0	0.0	0.0	0.0	0.0	0.0	0.0
208	21	11	0.0	0.0	0.0	0.0		0.0		0.0	0.0	0.0	0.0	0.0	0.0
209	21	12	0.0	0.0	0.0	0.0		0.0	0.0	0.0	0.0	0.0		0.0	0.0
210	21	13	0.0	0.0	0.0	0.0		0.0	0.0		0.0	0.0	0.0	0.0	0.0
211	21	15	0.0	0.0	0.0	0.0		0.0	0.0	0.0		0.0	0.0	0.0	0.0
212	22	0	0.0		0.0	0.0		0.0	0.0	0.0	0.0	0.0	0.0
213	22	3			0.0	0.0		0.0	0.0	0.0	0.0	0.0	0.0	0.0
214	22	5	0.0			0.0		0.0	0.0	0.0	0.0	0.0	0.0	0.0
215	22	7	0.0		0.0			0.0	0.0	0.0	0.0	0.0	0.0	0.0
216	22	8	0.0		0.0	0.0		0.0	0.0	0.0	0.0		0.0	0.0
217	22	10	0.0		0.0	0.0			0.0	0.0	0.0	0.0	0.0	0.0
218	22	11	0.0		0.0	0.0		0.0		0.0	0.0	0.0	0.0	0.0
219	22	12	0.0		0.0	0.0		0.0	0.0	0.0	0.0	0.0		0.0
220	22	13	0.0		0.0	0.0		0.0	0.0		0.0	0.0	0.0	0.0
221	22	15	0.0		0.0	0.0		0.0	0.0	0.0		0.0	0.0	0.0
222	23	3			0.0	0.0		0.0	0.0	0.0	0.0	0.0	0.0
223	23	5	0.0			0.0		0.0	0.0	0.0	0.0	0.0	0.0
224	23	7	0.0		0.0			0.0	0.0	0.0	0.0	0.0	0.0
225	23	8	0.0		0.0	0.0		0.0	0.0	0.0	0.0		0.0
226	23	10	0.0		0.0	0.0			0.0	0.0	0.0	0.0	0.0
227	23	11	0.0		0.0	0.0		0.0		0.0	0.0	0.0	0.0
228	23	12	0.0		0.0	0.0		0.0	0.0	0.0	0.0	0.0
229	23	13	0.0		0.0	0.0		0.0	0.0		0.0	0.0	0.0
230	23	15	0.0		0.0	0.0		0.0	0.0	0.0		0.0	0.0
231	24	3			0.0	0.0		0.0	0.0	0.0	0.0	0.0	0.0
232	24	5	0.0			0.0		0.0	0.0	0.0	0.0	0.0	0.0
233	24	7	0.0		0.0			0.0	0.0	0.0	0.0	0.0	0.0
234	24	8	0.0		0.0	0.0		0.0	0.0	0.0	0.0		0.0
235	24	10	0.0		0.0	0.0			0.0	0.0	0.0	0.0	0.0
236	24	11	0.0		0.0	0.0		0.0		0.0	0.0	0.0	0.0
237	24	12	0.0		0.0	0.0		0.0	0.0	0.0	0.0	0.0
238	24	13	0.0		0.0	0.0		0.0	0.0		0.0	0.0	0.0
239	24	15	0.0		0.0	0.0		0.0	0.0	0.0		0.0	0.0
240	25	0	0.0	0.0	0.0	0.0		0.0	0.0	0.0	0.0	0.0	0.0
241	25	3		0.0	0.0	0.0		0.0	0.0	0.0	0.0	0.0	0.0	0.0
242	25	4	0.0		0.0	0.0		0.0	0.0	0.0	0.0	0.0	0.0	0.0
243	25	5	0.0	0.0		0.0		0.0	0.0	0.0	0.0	1.0	0.0	0.0
244	25	7	0.0	0.0	0.0			0.0	0.0	0.0	0.0	0.0	0.0	0.0
245	25	8	0.0	0.0	1.0	0.0		0.0	0.0	0.0	0.0		0.0	0.0
246	25	10	0.0	0.0	0.0	0.0			0.0	0.0	0.0	0.0	0.0	0.0
247	25	11	0.0	0.0	0.0	0.0		0.0		0.0	0.0	0.0	0.0	0.0
248	25	12	0.0	0.0	0.0	0.0		0.0	0.0	0.0	0.0	0.0		0.0
249	25	13	0.0	0.0	0.0	0.0		0.0	0.0		0.0	0.0	0.0	0.0
250	25	15	0.0	0.0	0.0	0.0		0.0	0.0	0.0		0.0	0.0	0.0
251	26	0	0.0	0.0	0.0	0.0		0.0	0.0	0.0	0.0	0.0	0.0		0.0
252	26	2	0.0	0.0	0.0	0.0		0.0	0.0	0.0	0.0	1.0	0.0	0.0
253	26	3		0.0	0.0	0.0		0.0	0.0	0.0	0.0	0.0	0.0	0.0	0.0
254	26	4	0.0		0.0	0.0		0.0	0.0	0.0	0.0	0.0	0.0	0.0	0.0
255	26	5	0.0	0.0		0.0		0.0	0.0	0.0	0.0	0.0	0.0	0.0	0.0
256	26	7	0.0	0.0	0.0			0.0	0.0	0.0	0.0	0.0	0.0	0.0	0.0
257	26	8	0.0	0.0	0.0	0.0		0.0	0.0	0.0	0.0		0.0	0.0	1.0
258	26	10	0.0	0.0	0.0	0.0			0.0	0.0	0.0	0.0	0.0	0.0	0.0
259	26	11	0.0	0.0	0.0	0.0		0.0		0.0	0.0	0.0	0.0	0.0	0.0
260	26	12	0.0	0.0	0.0	0.0		0.0	0.0	0.0	0.0	0.0		0.0	0.0
261	26	13	0.0	0.0	0.0	0.0		0.0	0.0		0.0	0.0	0.0	0.0	0.0
262	26	15	0.0	0.0	0.0	0.0		0.0	0.0	0.0		0.0	0.0	0.0	0.0
263	27	3			0.0	0.0		0.0	0.0	0.0	0.0	0.0	0.0
264	27	5	0.0			0.0		0.0	0.0	0.0	0.0	0.0	0.0
265	27	7	0.0		0.0			0.0	0.0	0.0	0.0	0.0	0.0
266	27	8	0.0		0.0	0.0		0.0	0.0	0.0	0.0		0.0
267	27	10	0.0		0.0	0.0			0.0	0.0	0.0	0.0	0.0
268	27	11	0.0		0.0	0.0		0.0		0.0	0.0	0.0	0.0
269	27	12	0.0		0.0	0.0		0.0	0.0	0.0	0.0	0.0
270	27	13	0.0		0.0	0.0		0.0	0.0		0.0	0.0	0.0
271	27	15	0.0		0.0	0.0		0.0	0.0	0.0		0.0	0.0
272	28	0	0.0	0.0	0.0			0.0	0.0	0.0	0.0	0.0	0.0		0.0
273	28	2	0.0	0.0	0.0			0.0	0.0	0.0	0.0	0.0	0.0	0.0
274	28	3		0.0	0.0			0.0	0.0	0.0	0.0	0.0	0.0	0.0	0.0
275	28	4	0.0		0.0			0.0	0.0	0.0	0.0	0.0	0.0	0.0	0.0
276	28	5	0.0	0.0				0.0	0.0	0.0	0.0	0.0	0.0	0.0	0.0
277	28	8	0.0	0.0	0.0			0.0	0.0	0.0	0.0		0.0	0.0	0.0
278	28	10	0.0	0.0	0.0				0.0	0.0	0.0	0.0	0.0	0.0	0.0
279	28	11	0.0	0.0	0.0			0.0		0.0	0.0	0.0	0.0	0.0	0.0
280	28	12	0.0	0.0	0.0			0.0	0.0	0.0	0.0	0.0		0.0	0.0
281	28	13	0.0	0.0	0.0			0.0	0.0		0.0	0.0	0.0	0.0	0.0
282	28	15	0.0	0.0	0.0			0.0	0.0	0.0		0.0	0.0	0.0	0.0
283	29	0		0.0	0.0	0.0		0.0	0.0	0.0	0.0	0.0	0.0		0.0
284	29	2		0.0	0.0	0.0		0.0	0.0	0.0	0.0	0.0	0.0	0.0
285	29	4			0.0	0.0		0.0	0.0	0.0	0.0	0.0	0.0	0.0	0.0
286	29	5		0.0		0.0		0.0	0.0	0.0	0.0	0.0	0.0	0.0	0.0
287	29	7		0.0	0.0			0.0	0.0	0.0	0.0	0.0	0.0	0.0	0.0
288	29	8		0.0	0.0	0.0		0.0	0.0	0.0	0.0		0.0	0.0	0.0
289	29	10		0.0	0.0	0.0			0.0	0.0	0.0	0.0	0.0	0.0	0.0
290	29	11		0.0	0.0	0.0		0.0		0.0	0.0	0.0	0.0	0.0	0.0
291	29	12		0.0	0.0	0.0		0.0	0.0	0.0	0.0	0.0		0.0	0.0
292	29	13		0.0	0.0	0.0		0.0	0.0		0.0	0.0	0.0	0.0	0.0
293	29	15		0.0	0.0	0.0		0.0	0.0	0.0		0.0	0.0	0.0	0.0
294	30	3		0.0	0.0	0.0		0.0	0.0	0.0	0.0	0.0	0.0
295	30	4	0.0		0.0	0.0		0.0	0.0	0.0	0.0	0.0	0.0
296	30	5	0.0	0.0		0.0		0.0	0.0	0.0	0.0	0.0	0.0
297	30	7	0.0	0.0	0.0			0.0	0.0	0.0	0.0	0.0	0.0
298	30	8	0.0	0.0	0.0	0.0		0.0	0.0	0.0	0.0		0.0
299	30	10	0.0	0.0	0.0	0.0			0.0	0.0	0.0	0.0	0.0
300	30	11	0.0	0.0	0.0	0.0		0.0		0.0	0.0	0.0	0.0
301	30	12	0.0	0.0	0.0	0.0		0.0	0.0	0.0	0.0	0.0
302	30	13	0.0	0.0	0.0	0.0		0.0	0.0		0.0	0.0	0.0
303	30	15	0.0	0.0	0.0	0.0		0.0	0.0	0.0		0.0	0.0
304	31	3			0.0	0.0		0.0	0.0	0.0	0.0	0.0	0.0
305	31	5	0.0			0.0		0.0	0.0	0.0	0.0	0.0	0.0
306	31	7	0.0		0.0			0.0	0.0	0.0	0.0	0.0	0.0
307	31	8	0.0		0.0	0.0		0.0	0.0	0.0	0.0		0.0
308	31	10	0.0		0.0	0.0			0.0	0.0	0.0	0.0	0.0
309	31	11	0.0		0.0	0.0		0.0		0.0	0.0	0.0	0.0
310	31	12	0.0		0.0	0.0		0.0	0.0	0.0	0.0	0.0
311	31	13	0.0		0.0	0.0		0.0	0.0		0.0	0.0	0.0
312	31	15	0.0		0.0	0.0		0.0	0.0	0.0		0.0	0.0
313	32	3			0.0	0.0		0.0	0.0	0.0	0.0	0.0	0.0
314	32	5	0.0			0.0		0.0	0.0	0.0	0.0	0.0	0.0
315	32	7	0.0		0.0			0.0	0.0	0.0	0.0	0.0	0.0
316	32	8	0.0		0.0	0.0		0.0	0.0	0.0	0.0		0.0
317	32	10	0.0		0.0	0.0			0.0	0.0	0.0	0.0	0.0
318	32	11	0.0		0.0	0.0		0.0		0.0	0.0	0.0	0.0
319	32	12	0.0		0.0	0.0		0.0	0.0	0.0	0.0	0.0
320	32	13	0.0		0.0	0.0		0.0	0.0		0.0	0.0	0.0
321	32	15	0.0		0.0	0.0		0.0	0.0	0.0		0.0	0.0
322	33	2	0.0		0.0	0.0		0.0	0.0	0.0	0.0	0.0	0.0
323	33	3			0.0	0.0		0.0	0.0	0.0	0.0	0.0	0.0		0.0
324	33	5	0.0			0.0		0.0	0.0	0.0	0.0	0.0	0.0		0.0
325	33	7	0.0		0.0			0.0	0.0	0.0	0.0	0.0	0.0		0.0
326	33	8	0.0		0.0	0.0		0.0	0.0	0.0	0.0		0.0		0.0
327	33	10	0.0		0.0	0.0			0.0	0.0	0.0	0.0	0.0		0.0
328	33	11	0.0		0.0	0.0		0.0		0.0	0.0	0.0	0.0		0.0
329	33	12	0.0		0.0	0.0		0.0	0.0	0.0	0.0	0.0			0.0
330	33	13	0.0		0.0	0.0		0.0	0.0		0.0	0.0	0.0		0.0
331	33	15	0.0		0.0	0.0		0.0	0.0	0.0		0.0	0.0		0.0
332	34	3			0.0	0.0		0.0	0.0	0.0	0.0	0.0	0.0
333	34	5	0.0			0.0		0.0	0.0	0.0	0.0	0.0	0.0
334	34	7	0.0		0.0			0.0	0.0	0.0	0.0	0.0	0.0
335	34	8	0.0		0.0	0.0		0.0	0.0	0.0	0.0		0.0
336	34	10	0.0		0.0	0.0			0.0	0.0	0.0	0.0	0.0
337	34	11	0.0		0.0	0.0		0.0		0.0	0.0	0.0	0.0
338	34	12	0.0		0.0	0.0		0.0	0.0	0.0	0.0	0.0
339	34	13	0.0		0.0	0.0		0.0	0.0		0.0	0.0	0.0
340	34	15	0.0		0.0	0.0		0.0	0.0	0.0		0.0	0.0
341	35	2	0.0		0.0	0.0		0.0	0.0	0.0	0.0	0.0	0.0
342	35	3			0.0	0.0		0.0	0.0	0.0	0.0	0.0	0.0		0.0
343	35	5	0.0			0.0		0.0	0.0	0.0	0.0	0.0	0.0		0.0
344	35	7	0.0		0.0			0.0	0.0	0.0	0.0	0.0	0.0		0.0
345	35	8	0.0		0.0	0.0		0.0	0.0	0.0	0.0		0.0		0.0
346	35	10	0.0		0.0	0.0			0.0	0.0	0.0	0.0	0.0		0.0
347	35	11	0.0		0.0	0.0		0.0		0.0	0.0	0.0	0.0		0.0
348	35	12	0.0		0.0	0.0		0.0	0.0	0.0	0.0	0.0			0.0
349	35	13	0.0		0.0	0.0		0.0	0.0		0.0	0.0	0.0		0.0
350	35	15	0.0		0.0	0.0		0.0	0.0	0.0		0.0	0.0		0.0
351	36	2	0.0		0.0	0.0		0.0	0.0	0.0	0.0	0.0	0.0
352	36	3			0.0	0.0		0.0	0.0	0.0	0.0	0.0	0.0		0.0
353	36	5	0.0			0.0		0.0	0.0	0.0	0.0	0.0	0.0		0.0
354	36	7	0.0		0.0			0.0	0.0	0.0	0.0	0.0	0.0		0.0
355	36	8	0.0		0.0	0.0		0.0	0.0	0.0	0.0		0.0		0.0
356	36	10	0.0		0.0	0.0			0.0	0.0	0.0	0.0	0.0		0.0
357	36	11	0.0		0.0	0.0		0.0		0.0	0.0	0.0	0.0		0.0
358	36	12	0.0		0.0	0.0		0.0	0.0	0.0	0.0	0.0			0.0
359	36	13	0.0		0.0	0.0		0.0	0.0		0.0	0.0	0.0		0.0
360	36	15	0.0		0.0	0.0		0.0	0.0	0.0		0.0	0.0		0.0
361	37	2	0.0		0.0			0.0	0.0	0.0	0.0	0.0	0.0
362	37	3			0.0			0.0	0.0	0.0	0.0	0.0	0.0		0.0
363	37	5	0.0					0.0	0.0	0.0	0.0	0.0	0.0		0.0
364	37	8	0.0		0.0			0.0	0.0	0.0	0.0		0.0		0.0
365	37	10	0.0		0.0				0.0	0.0	0.0	0.0	0.0		0.0
366	37	11	0.0		0.0			0.0		0.0	0.0	0.0	0.0		0.0
367	37	12	0.0		0.0			0.0	0.0	0.0	0.0	0.0			0.0
368	37	13	0.0		0.0			0.0	0.0		0.0	0.0	0.0		0.0
369	37	15	0.0		0.0			0.0	0.0	0.0		0.0	0.0		0.0
370	38	0	0.0		0.0			0.0	0.0	0.0	0.0	0.0	0.0
371	38	3			0.0			0.0	0.0	0.0	0.0	0.0	0.0	0.0
372	38	5	0.0					0.0	0.0	0.0	0.0	0.0	0.0	0.0
373	38	8	0.0		0.0			0.0	0.0	0.0	0.0		0.0	0.0
374	38	10	0.0		0.0				0.0	0.0	0.0	0.0	0.0	0.0
375	38	11	0.0		0.0			0.0		0.0	0.0	0.0	0.0	0.0
376	38	12	0.0		0.0			0.0	0.0	0.0	0.0	0.0		0.0
377	38	13	0.0		0.0			0.0	0.0		0.0	0.0	0.0	0.0
378	38	15	0.0		0.0			0.0	0.0	0.0		0.0	0.0	0.0
379	39	0	0.0	0.0	0.0	0.0		0.0	0.0	0.0	0.0	0.0			0.0
380	39	2	0.0	0.0	0.0	0.0		0.0	0.0	0.0	0.0	0.0		0.0
381	39	3		0.0	0.0	0.0		0.0	0.0	0.0	0.0	0.0		0.0	0.0
382	39	4	0.0		0.0	0.0		0.0	0.0	0.0	1.0	0.0		0.0	0.0
383	39	5	0.0	0.0		0.0		0.0	0.0	0.0	0.0	0.0		0.0	0.0
384	39	7	0.0	0.0	0.0			0.0	0.0	0.0	0.0	0.0		0.0	0.0
385	39	8	0.0	0.0	0.0	0.0		0.0	0.0	0.0	0.0			0.0	0.0
386	39	10	0.0	0.0	0.0	0.0			0.0	0.0	0.0	0.0		0.0	0.0
387	39	11	0.0	0.0	0.0	0.0		0.0		0.0	0.0	0.0		0.0	0.0
388	39	13	0.0	0.0	0.0	0.0		0.0	0.0		0.0	0.0		0.0	0.0
389	39	15	0.0	1.0	0.0	0.0		0.0	0.0	0.0		0.0		0.0	0.0
390	40	2	0.0	0.0	0.0			0.0	0.0	0.0	0.0	0.0
391	40	3		0.0	0.0			0.0	0.0	0.0	0.0	0.0			0.0
392	40	4	0.0		0.0			0.0	0.0	0.0	1.0	0.0			0.0
393	40	5	0.0	0.0				0.0	0.0	0.0	0.0	0.0			0.0
394	40	8	0.0	0.0	0.0			0.0	0.0	0.0	0.0				0.0
395	40	10	0.0	0.0	0.0				0.0	0.0	0.0	0.0			0.0
396	40	11	0.0	0.0	0.0			0.0		0.0	0.0	0.0			0.0
397	40	13	0.0	0.0	0.0			0.0	0.0		0.0	0.0			0.0
398	40	15	0.0	1.0	0.0			0.0	0.0	0.0		0.0			0.0
399	41	2	0.0	0.0	0.0	0.0		0.0	0.0	0.0	0.0	0.0
400	41	3		0.0	0.0	0.0		0.0	0.0	0.0	0.0	0.0			0.0
401	41	4	0.0		0.0	0.0		0.0	0.0	0.0	0.0	0.0			0.0
402	41	5	0.0	0.0		0.0		0.0	0.0	0.0	0.0	0.0			0.0
403	41	7	0.0	0.0	0.0			0.0	0.0	0.0	0.0	0.0			0.0
404	41	8	0.0	0.0	0.0	0.0		0.0	0.0	0.0	0.0				0.0
405	41	10	0.0	0.0	0.0	0.0			0.0	0.0	0.0	0.0			0.0
406	41	11	0.0	0.0	0.0	0.0		0.0		0.0	0.0	0.0			0.0
407	41	13	0.0	0.0	0.0	0.0		0.0	0.0		0.0	0.0			0.0
408	41	15	0.0	0.0	0.0	0.0		0.0	0.0	0.0		0.0			0.0
409	42	2	0.0	0.0	0.0	0.0		0.0	0.0	0.0	0.0	0.0
410	42	3		0.0	0.0	0.0		0.0	0.0	0.0	0.0	0.0			0.0
411	42	4	0.0		0.0	0.0		0.0	0.0	0.0	0.0	0.0			0.0
412	42	5	0.0	0.0		0.0		0.0	0.0	0.0	0.0	0.0			0.0
413	42	7	0.0	0.0	0.0			0.0	0.0	0.0	0.0	0.0			0.0
414	42	8	0.0	0.0	0.0	0.0		0.0	0.0	0.0	0.0				0.0
415	42	10	0.0	0.0	0.0	0.0			0.0	0.0	0.0	0.0			0.0
416	42	11	0.0	0.0	0.0	0.0		0.0		0.0	0.0	0.0			0.0
417	42	13	0.0	0.0	0.0	0.0		0.0	0.0		0.0	0.0			0.0
418	42	15	0.0	0.0	0.0	0.0		0.0	0.0	0.0		0.0			0.0
419	43	0	0.0		0.0	0.0		0.0	0.0	0.0	0.0	0.0			0.0
420	43	2	0.0		0.0	0.0		0.0	0.0	0.0	0.0	0.0		0.0
421	43	3			0.0	0.0		0.0	0.0	0.0	0.0	0.0		0.0	0.0
422	43	5	0.0			0.0		0.0	0.0	0.0	0.0	0.0		0.0	0.0
423	43	7	0.0		0.0			0.0	0.0	0.0	0.0	1.0		0.0	0.0
424	43	8	0.0		0.0	1.0		0.0	0.0	0.0	0.0			0.0	0.0
425	43	10	0.0		0.0	0.0			0.0	0.0	0.0	0.0		0.0	0.0
426	43	11	0.0		0.0	0.0		0.0		0.0	0.0	0.0		0.0	0.0
427	43	13	0.0		0.0	0.0		0.0	0.0		0.0	0.0		0.0	0.0
428	43	15	0.0		0.0	0.0		0.0	0.0	0.0		0.0		0.0	0.0
429	44	0	0.0		0.0	0.0		0.0	0.0	0.0	0.0	0.0			0.0
430	44	2	0.0		0.0	0.0		0.0	0.0	0.0	0.0	0.0		0.0
431	44	3			0.0	0.0		0.0	0.0	0.0	0.0	0.0		0.0	0.0
432	44	5	0.0			0.0		0.0	0.0	0.0	0.0	0.0		0.0	0.0
433	44	7	0.0		0.0			0.0	0.0	0.0	0.0	1.0		0.0	0.0
434	44	8	0.0		0.0	1.0		0.0	0.0	0.0	0.0			0.0	0.0
435	44	10	0.0		0.0	0.0			0.0	0.0	0.0	0.0		0.0	0.0
436	44	11	0.0		0.0	0.0		0.0		0.0	0.0	0.0		0.0	0.0
437	44	13	0.0		0.0	0.0		0.0	0.0		0.0	0.0		0.0	0.0
438	44	15	0.0		0.0	0.0		0.0	0.0	0.0		0.0		0.0	0.0
439	45	2	0.0	0.0	0.0	0.0		0.0	0.0	0.0	0.0	0.0
440	45	3		0.0	0.0	0.0		0.0	0.0	0.0	0.0	0.0			0.0
441	45	4	0.0		0.0	0.0		0.0	0.0	0.0	0.0	0.0			0.0
442	45	5	0.0	0.0		0.0		0.0	0.0	0.0	0.0	0.0			0.0
443	45	7	0.0	0.0	0.0			0.0	0.0	0.0	0.0	1.0			0.0
444	45	8	0.0	0.0	0.0	1.0		0.0	0.0	0.0	0.0				0.0
445	45	10	0.0	0.0	0.0	0.0			0.0	0.0	0.0	0.0			0.0
446	45	11	0.0	0.0	0.0	0.0		0.0		0.0	0.0	0.0			0.0
447	45	13	0.0	0.0	0.0	0.0		0.0	0.0		0.0	0.0			0.0
448	45	15	0.0	0.0	0.0	0.0		0.0	0.0	0.0		0.0			0.0
449	46	2	0.0		0.0	0.0		0.0	0.0	0.0	0.0	0.0				0.0
450	46	3			0.0	0.0		0.0	0.0	0.0	0.0	0.0			0.0	0.0
451	46	5	0.0			0.0		0.0	0.0	0.0	0.0	0.0			0.0	0.0
452	46	6	0.0		0.0	0.0		0.0	0.0	0.0	0.0	0.0			0.0
453	46	7	0.0		0.0			0.0	0.0	0.0	0.0	0.0			0.0	0.0
454	46	8	0.0		0.0	0.0		0.0	0.0	0.0	0.0				0.0	0.0
455	46	10	0.0		0.0	0.0			0.0	0.0	0.0	0.0			0.0	0.0
456	46	11	0.0		0.0	0.0		0.0		0.0	0.0	0.0			0.0	0.0
457	46	13	0.0		0.0	0.0		0.0	0.0		0.0	0.0			0.0	0.0
458	46	15	0.0		0.0	0.0		0.0	0.0	0.0		0.0			0.0	0.0
459	47	0	0.0		0.0	0.0		0.0	0.0	0.0	0.0	0.0			0.0	0.0
460	47	2	0.0		0.0	0.0		0.0	0.0	0.0	1.0	0.0		0.0		0.0
461	47	3			0.0	0.0		0.0	0.0	0.0	0.0	0.0		0.0	0.0	0.0
462	47	5	0.0			0.0		0.0	0.0	0.0	0.0	0.0		0.0	0.0	0.0
463	47	6	0.0		0.0	0.0		0.0	0.0	0.0	0.0	0.0		0.0	0.0
464	47	7	0.0		0.0			0.0	0.0	0.0	0.0	0.0		0.0	0.0	0.0
465	47	8	0.0		0.0	0.0		0.0	0.0	0.0	0.0			0.0	0.0	0.0
466	47	10	0.0		0.0	0.0			0.0	0.0	0.0	0.0		0.0	0.0	0.0
467	47	11	0.0		0.0	0.0		0.0		0.0	0.0	0.0		0.0	0.0	0.0
468	47	13	0.0		0.0	0.0		0.0	0.0		0.0	0.0		0.0	0.0	0.0
469	47	15	0.0		0.0	0.0		0.0	0.0	0.0		0.0		0.0	1.0	0.0
470	48	2	0.0	0.0	0.0	0.0		0.0	0.0	0.0	1.0	0.0				0.0
471	48	3		0.0	0.0	0.0		0.0	0.0	0.0	0.0	0.0			0.0	0.0
472	48	4	0.0		0.0	0.0		0.0	0.0	0.0	0.0	0.0			0.0	0.0
473	48	5	0.0	0.0		0.0		0.0	0.0	0.0	0.0	0.0			0.0	0.0
474	48	6	0.0	0.0	0.0	0.0		0.0	0.0	0.0	0.0	0.0			0.0
475	48	7	0.0	0.0	0.0			0.0	0.0	0.0	0.0	0.0			0.0	0.0
476	48	8	0.0	0.0	0.0	0.0		0.0	0.0	0.0	0.0				0.0	0.0
477	48	10	0.0	0.0	0.0	0.0			0.0	0.0	0.0	0.0			0.0	0.0
478	48	11	0.0	0.0	0.0	0.0		0.0		0.0	0.0	0.0			0.0	0.0
479	48	13	0.0	0.0	0.0	0.0		0.0	0.0		0.0	0.0			0.0	0.0
480	48	15	0.0	0.0	0.0	0.0		0.0	0.0	0.0		0.0			1.0	0.0
481	49	2	0.0	0.0	0.0	0.0		0.0	0.0	0.0	0.0	0.0				0.0
482	49	3		0.0	0.0	0.0		0.0	0.0	0.0	0.0	0.0			0.0	0.0
483	49	4	0.0		0.0	0.0		0.0	0.0	0.0	0.0	0.0			0.0	0.0
484	49	5	0.0	0.0		0.0		0.0	0.0	0.0	0.0	0.0			0.0	0.0
485	49	6	0.0	0.0	0.0	0.0		0.0	0.0	0.0	0.0	0.0			0.0
486	49	7	0.0	0.0	0.0			0.0	0.0	0.0	0.0	0.0			0.0	0.0
487	49	8	0.0	0.0	0.0	0.0		0.0	0.0	0.0	0.0				0.0	0.0
488	49	10	0.0	0.0	0.0	0.0			0.0	0.0	0.0	0.0			0.0	0.0
489	49	11	0.0	0.0	0.0	0.0		0.0		0.0	0.0	0.0			0.0	0.0
490	49	13	0.0	0.0	0.0	0.0		0.0	0.0		0.0	0.0			0.0	0.0
491	49	15	0.0	0.0	0.0	0.0		0.0	0.0	0.0		0.0			0.0	0.0
492	50	2	0.0	0.0	0.0	0.0		0.0	0.0	0.0	1.0	0.0				0.0
493	50	3		0.0	0.0	0.0		0.0	0.0	0.0	0.0	0.0			0.0	0.0
494	50	4	0.0		0.0	0.0		0.0	0.0	0.0	0.0	0.0			0.0	0.0
495	50	5	0.0	0.0		0.0		0.0	0.0	0.0	0.0	0.0			0.0	0.0
496	50	6	0.0	0.0	0.0	0.0		0.0	0.0	0.0	0.0	0.0			0.0
497	50	7	0.0	0.0	0.0			0.0	0.0	0.0	0.0	0.0			0.0	0.0
498	50	8	0.0	0.0	0.0	0.0		0.0	0.0	0.0	0.0				0.0	0.0
499	50	10	0.0	0.0	0.0	0.0			0.0	0.0	0.0	0.0			0.0	0.0
500	50	11	0.0	0.0	0.0	0.0		0.0		0.0	0.0	0.0			0.0	0.0
501	50	13	0.0	0.0	0.0	0.0		0.0	0.0		0.0	0.0			0.0	0.0
502	50	15	0.0	0.0	0.0	0.0		0.0	0.0	0.0		0.0			1.0	0.0
503	51	3		0.0	0.0			0.0	0.0	0.0	0.0	0.0				0.0
504	51	4	0.0		0.0			0.0	0.0	0.0	0.0	0.0				0.0
505	51	5	0.0	0.0				0.0	0.0	0.0	0.0	0.0				0.0
506	51	6	0.0	0.0	0.0			0.0	0.0	0.0	0.0	0.0
507	51	8	0.0	0.0	0.0			0.0	0.0	0.0	0.0					0.0
508	51	10	0.0	0.0	0.0				0.0	0.0	0.0	0.0				0.0
509	51	11	0.0	0.0	0.0			0.0		0.0	0.0	0.0				0.0
510	51	13	0.0	0.0	0.0			0.0	0.0		0.0	0.0				0.0
511	51	15	0.0	0.0	0.0			0.0	0.0	0.0		0.0				0.0
