## Supplementary material for "The BumbleBox: An open-source platform for quantifying behavior in bumblebee colonies": Sample BumbleBox Data Output: bumblebox-01_2023-10-28_06-45-02_updated.csv

filename	colony number	datetime	frame	ID	centroidX	centroidY	frontX	frontY	elapsed frames	speed	distance_from_center
bumblebox-01_2023-10-28_06-45-02	1	2023-10-28_06-45-02	0	1	1860.0	1213.5	1841.0	1188.5			351.2039313403097
bumblebox-01_2023-10-28_06-45-02	1	2023-10-28_06-45-02	0	4	2388.5	151.0	2400.5	166.5			1460.4434091702728
bumblebox-01_2023-10-28_06-45-02	1	2023-10-28_06-45-02	0	5	2348.0	1668.75	2331.5	1697.5			401.4633821685636
bumblebox-01_2023-10-28_06-45-02	1	2023-10-28_06-45-02	0	9	2013.0	1618.5	2005.0	1597.5			84.78620989812477
bumblebox-01_2023-10-28_06-45-02	1	2023-10-28_06-45-02	0	10	1076.75	1541.75	1078.0	1573.0			888.1935982968779
bumblebox-01_2023-10-28_06-45-02	1	2023-10-28_06-45-02	0	11	1963.5	2259.25	1973.5	2281.5			710.5847455128455
bumblebox-01_2023-10-28_06-45-02	1	2023-10-28_06-45-02	0	12	2014.25	1976.75	2023.0	1979.0			430.9166022045977
bumblebox-01_2023-10-28_06-45-02	1	2023-10-28_06-45-02	0	13	1743.5	1606.5	1774.5	1597.0			228.8450015233504
bumblebox-01_2023-10-28_06-45-02	1	2023-10-28_06-45-02	0	15	2276.75	1902.0	2249.0	1894.5			471.25839220349394
bumblebox-01_2023-10-28_06-45-02	1	2023-10-28_06-45-02	1	1	1861.25	1213.25	1844.5	1187.5	1.0	1.2747548783981961	517.765490850467
bumblebox-01_2023-10-28_06-45-02	1	2023-10-28_06-45-02	1	5	2341.25	1663.75	2326.5	1693.5	1.0	8.40014880820572	432.32150624925544
bumblebox-01_2023-10-28_06-45-02	1	2023-10-28_06-45-02	1	9	2023.5	1620.75	2014.5	1598.5	1.0	10.738365797457265	153.67048884097753
bumblebox-01_2023-10-28_06-45-02	1	2023-10-28_06-45-02	1	10	1076.75	1542.0	1077.0	1572.5	1.0	0.25	857.522773248982
bumblebox-01_2023-10-28_06-45-02	1	2023-10-28_06-45-02	1	11	1959.75	2302.5	1952.0	2326.0	1.0	43.41226785138044	575.9935115872618
bumblebox-01_2023-10-28_06-45-02	1	2023-10-28_06-45-02	1	12	2008.75	1964.75	2020.0	1965.0	1.0	13.200378782444085	254.76848022395745
bumblebox-01_2023-10-28_06-45-02	1	2023-10-28_06-45-02	1	13	1734.5	1611.75	1766.5	1606.5	1.0	10.419332992087353	213.85946119034574
bumblebox-01_2023-10-28_06-45-02	1	2023-10-28_06-45-02	1	15	2304.5	1908.0	2279.5	1903.0	1.0	28.39123984612155	430.04361379472317
bumblebox-01_2023-10-28_06-45-02	1	2023-10-28_06-45-02	2	1	1863.0	1217.0	1847.0	1189.5	1.0	4.138236339311712	347.75703811961654
bumblebox-01_2023-10-28_06-45-02	1	2023-10-28_06-45-02	2	4	2395.75	149.5	2408.5	166.0	2.0	7.403546447480424	1464.911072596997
bumblebox-01_2023-10-28_06-45-02	1	2023-10-28_06-45-02	2	5	2356.5	1659.75	2343.5	1689.5	1.0	15.765865025427562	407.00664484823506
bumblebox-01_2023-10-28_06-45-02	1	2023-10-28_06-45-02	2	9	2010.5	1631.75	1995.5	1613.0	1.0	17.029386365926403	94.09609777925938
bumblebox-01_2023-10-28_06-45-02	1	2023-10-28_06-45-02	2	10	1076.5	1542.25	1078.0	1572.5	1.0	0.3535533905932738	888.2244886761175
bumblebox-01_2023-10-28_06-45-02	1	2023-10-28_06-45-02	2	11	1925.5	2322.5	1917.0	2343.0	1.0	39.66185194869246	773.9375418422596
bumblebox-01_2023-10-28_06-45-02	1	2023-10-28_06-45-02	2	12	2008.0	1924.5	2020.5	1919.0	1.0	40.256986971207866	377.4370246302399
bumblebox-01_2023-10-28_06-45-02	1	2023-10-28_06-45-02	2	13	1767.0	1605.25	1798.0	1594.5	1.0	33.1436268383531	205.38978676208023
bumblebox-01_2023-10-28_06-45-02	1	2023-10-28_06-45-02	2	15	2279.5	1893.5	2255.5	1877.0	1.0	28.90069203323685	466.26207080657923
bumblebox-01_2023-10-28_06-45-02	1	2023-10-28_06-45-02	3	1	1862.75	1231.25	1847.5	1202.5	1.0	14.252192813739224	334.6258298273675
bumblebox-01_2023-10-28_06-45-02	1	2023-10-28_06-45-02	3	4	2389.75	151.75	2399.5	169.5	1.0	6.408002808988148	1461.2501882478307
bumblebox-01_2023-10-28_06-45-02	1	2023-10-28_06-45-02	3	5	2362.5	1667.75	2351.5	1699.5	1.0	10.0	414.65848751162946
bumblebox-01_2023-10-28_06-45-02	1	2023-10-28_06-45-02	3	9	2006.5	1631.75	1993.5	1611.0	1.0	4.0	91.8047150743171
bumblebox-01_2023-10-28_06-45-02	1	2023-10-28_06-45-02	3	10	1076.75	1542.25	1078.0	1573.0	1.0	0.25	888.2272928510089
bumblebox-01_2023-10-28_06-45-02	1	2023-10-28_06-45-02	3	11	1934.5	2311.75	1933.5	2331.0	1.0	14.020074892809953	762.4691579473806
bumblebox-01_2023-10-28_06-45-02	1	2023-10-28_06-45-02	3	12	2018.25	1924.25	2034.0	1922.0	1.0	10.253048327204938	378.1371758574289
bumblebox-01_2023-10-28_06-45-02	1	2023-10-28_06-45-02	3	13	1762.75	1606.5	1793.5	1595.0	1.0	4.430011286667337	209.97002468312485
bumblebox-01_2023-10-28_06-45-02	1	2023-10-28_06-45-02	3	15	2270.75	1881.75	2250.0	1860.5	1.0	14.650085323983612	451.27467785877735
bumblebox-01_2023-10-28_06-45-02	1	2023-10-28_06-45-02	4	1	1854.0	1233.25	1838.0	1205.0	1.0	8.97566153550812	329.51513786205163
bumblebox-01_2023-10-28_06-45-02	1	2023-10-28_06-45-02	4	4	2404.75	149.5	2416.5	167.5	1.0	15.167811312117513	1464.1801283662026
bumblebox-01_2023-10-28_06-45-02	1	2023-10-28_06-45-02	4	5	2358.0	1659.5	2349.0	1691.0	1.0	9.39747306460625	413.08693559349547
bumblebox-01_2023-10-28_06-45-02	1	2023-10-28_06-45-02	4	9	2017.5	1619.25	2006.0	1600.0	1.0	16.650825805346713	93.3288896098227
bumblebox-01_2023-10-28_06-45-02	1	2023-10-28_06-45-02	4	10	1076.75	1542.5	1078.0	1573.5	1.0	0.25	884.3920406899886
bumblebox-01_2023-10-28_06-45-02	1	2023-10-28_06-45-02	4	11	1907.25	2288.75	1885.5	2305.0	1.0	35.65897502733358	745.8382474491535
bumblebox-01_2023-10-28_06-45-02	1	2023-10-28_06-45-02	4	12	2021.0	1924.5	2037.5	1922.5	1.0	2.7613402542968153	384.32933609112763
bumblebox-01_2023-10-28_06-45-02	1	2023-10-28_06-45-02	4	13	1746.0	1612.25	1778.5	1605.5	1.0	17.70946074842484	225.44623274303055
bumblebox-01_2023-10-28_06-45-02	1	2023-10-28_06-45-02	4	15	2265.0	1874.25	2243.0	1854.0	1.0	9.4505290857179	448.1390576251258
bumblebox-01_2023-10-28_06-45-02	1	2023-10-28_06-45-02	5	1	1846.75	1218.25	1830.0	1190.5	1.0	16.660207081546137	326.05718960799163
bumblebox-01_2023-10-28_06-45-02	1	2023-10-28_06-45-02	5	4	2397.5	151.5	2403.0	170.5	1.0	7.520804478245662	1449.875554738542
bumblebox-01_2023-10-28_06-45-02	1	2023-10-28_06-45-02	5	5	2344.5	1644.5	2336.0	1676.0	1.0	20.180436070610565	415.5521919427149
bumblebox-01_2023-10-28_06-45-02	1	2023-10-28_06-45-02	5	9	2011.75	1620.75	1996.5	1601.5	1.0	5.942432162002357	113.23751736728487
bumblebox-01_2023-10-28_06-45-02	1	2023-10-28_06-45-02	5	10	1076.75	1542.25	1078.5	1573.0	1.0	0.25	868.6557698252038
bumblebox-01_2023-10-28_06-45-02	1	2023-10-28_06-45-02	5	11	1837.25	2179.5	1813.0	2165.0	1.0	129.7519267679675	659.3587630380456
bumblebox-01_2023-10-28_06-45-02	1	2023-10-28_06-45-02	5	12	1999.0	1922.75	2012.0	1930.0	1.0	22.069492517953375	397.3391611087651
bumblebox-01_2023-10-28_06-45-02	1	2023-10-28_06-45-02	5	13	1745.75	1610.5	1778.0	1604.5	1.0	1.7677669529663689	215.5356520020543
bumblebox-01_2023-10-28_06-45-02	1	2023-10-28_06-45-02	5	15	2248.5	1871.5	2226.5	1851.0	1.0	16.727596958320103	457.3784742123741
bumblebox-01_2023-10-28_06-45-02	1	2023-10-28_06-45-02	6	1	1845.0	1228.25	1831.0	1199.5	1.0	10.151970252123476	301.85596935387554
bumblebox-01_2023-10-28_06-45-02	1	2023-10-28_06-45-02	6	4	2396.0	150.25	2402.5	167.0	1.0	1.9525624189766635	1441.7269635217615
bumblebox-01_2023-10-28_06-45-02	1	2023-10-28_06-45-02	6	5	2324.25	1653.25	2316.5	1685.5	1.0	22.05957841845578	412.496824716548
bumblebox-01_2023-10-28_06-45-02	1	2023-10-28_06-45-02	6	9	2018.75	1607.25	2004.5	1589.5	1.0	15.20690632574555	123.51784558926033
bumblebox-01_2023-10-28_06-45-02	1	2023-10-28_06-45-02	6	10	1077.0	1542.25	1078.5	1573.0	1.0	0.25	858.5301545284055
bumblebox-01_2023-10-28_06-45-02	1	2023-10-28_06-45-02	6	11	1747.25	2037.25	1731.0	2015.0	1.0	168.3302186180485	553.7656617911699
bumblebox-01_2023-10-28_06-45-02	1	2023-10-28_06-45-02	6	12	2023.5	1947.25	2041.5	1955.5	1.0	34.64823227814083	439.882779349114
bumblebox-01_2023-10-28_06-45-02	1	2023-10-28_06-45-02	6	13	1748.5	1606.5	1780.0	1597.0	1.0	4.8541219597369	207.27783920008625
bumblebox-01_2023-10-28_06-45-02	1	2023-10-28_06-45-02	6	15	2236.0	1874.75	2215.5	1853.0	1.0	12.91559135308949	467.9528984026671
bumblebox-01_2023-10-28_06-45-02	1	2023-10-28_06-45-02	7	1	1849.0	1241.75	1840.0	1210.0	1.0	14.080127840328723	438.7549189539076
bumblebox-01_2023-10-28_06-45-02	1	2023-10-28_06-45-02	7	5	2333.0	1633.0	2320.0	1662.5	1.0	22.05957841845578	447.849344262387
bumblebox-01_2023-10-28_06-45-02	1	2023-10-28_06-45-02	7	9	2011.75	1629.25	1998.5	1610.0	1.0	23.08679276123039	133.77034015898292
bumblebox-01_2023-10-28_06-45-02	1	2023-10-28_06-45-02	7	10	1077.0	1542.5	1078.0	1573.5	1.0	0.25	821.8828065218605
bumblebox-01_2023-10-28_06-45-02	1	2023-10-28_06-45-02	7	11	1814.25	1962.0	1827.0	1934.0	1.0	100.75496265693319	292.5076454663194
bumblebox-01_2023-10-28_06-45-02	1	2023-10-28_06-45-02	7	12	2026.0	1942.0	2043.5	1948.0	1.0	5.814851674806504	297.4052961133174
bumblebox-01_2023-10-28_06-45-02	1	2023-10-28_06-45-02	7	13	1760.0	1603.0	1790.5	1592.0	1.0	12.020815280171307	148.33672895223893
bumblebox-01_2023-10-28_06-45-02	1	2023-10-28_06-45-02	7	15	2229.0	1877.0	2208.0	1855.5	1.0	7.352720584926371	394.8424181319049
bumblebox-01_2023-10-28_06-45-02	1	2023-10-28_06-45-02	8	1	1844.25	1241.75	1836.5	1210.5	1.0	4.75	237.22650576835318
bumblebox-01_2023-10-28_06-45-02	1	2023-10-28_06-45-02	8	4	2396.75	150.75	2403.5	167.5	2.0	0.9013878188659973	1371.183821115558
bumblebox-01_2023-10-28_06-45-02	1	2023-10-28_06-45-02	8	5	2313.25	1613.5	2304.5	1645.0	1.0	27.754504138968148	391.03593509940043
bumblebox-01_2023-10-28_06-45-02	1	2023-10-28_06-45-02	8	9	2010.25	1614.0	1999.5	1595.5	1.0	15.323592920721955	172.21292065075286
bumblebox-01_2023-10-28_06-45-02	1	2023-10-28_06-45-02	8	10	1077.0	1542.5	1078.0	1573.5	1.0	0.0	885.9489753445525
bumblebox-01_2023-10-28_06-45-02	1	2023-10-28_06-45-02	8	12	2026.5	1939.75	2043.5	1945.0	1.0	2.3048861143232218	494.62807306506824
bumblebox-01_2023-10-28_06-45-02	1	2023-10-28_06-45-02	8	13	1754.5	1606.25	1785.0	1596.0	1.0	6.388466169590319	256.71687841679307
bumblebox-01_2023-10-28_06-45-02	1	2023-10-28_06-45-02	8	15	2242.25	1890.5	2220.5	1870.5	1.0	18.915932438026946	524.3044583436827
bumblebox-01_2023-10-28_06-45-02	1	2023-10-28_06-45-02	9	1	1853.75	1234.25	1840.5	1205.0	1.0	12.103718436910205	394.7925136404319
bumblebox-01_2023-10-28_06-45-02	1	2023-10-28_06-45-02	9	5	2275.0	1556.0	2271.0	1585.0	1.0	69.06020923802649	394.5939869547131
bumblebox-01_2023-10-28_06-45-02	1	2023-10-28_06-45-02	9	9	2001.0	1635.5	1989.0	1615.0	1.0	23.405394677296087	114.30607519519948
bumblebox-01_2023-10-28_06-45-02	1	2023-10-28_06-45-02	9	10	1077.0	1542.25	1078.5	1573.0	1.0	0.25	814.4532424784577
bumblebox-01_2023-10-28_06-45-02	1	2023-10-28_06-45-02	9	12	2026.25	1939.25	2043.0	1944.5	1.0	0.5590169943749475	341.3202626327266
bumblebox-01_2023-10-28_06-45-02	1	2023-10-28_06-45-02	9	13	1742.25	1606.0	1774.0	1596.5	1.0	12.252550754842845	146.32374296436672
bumblebox-01_2023-10-28_06-45-02	1	2023-10-28_06-45-02	9	15	2233.5	1880.25	2212.5	1859.0	1.0	13.476831971943554	428.8325662749497
bumblebox-01_2023-10-28_06-45-02	1	2023-10-28_06-45-02	10	1	1856.75	1217.75	1840.0	1191.0	1.0	16.77050983124842	237.48193393458902
bumblebox-01_2023-10-28_06-45-02	1	2023-10-28_06-45-02	10	4	2393.75	151.75	2402.0	168.5	2.0	3.1622776601683795	1357.2025158189592
bumblebox-01_2023-10-28_06-45-02	1	2023-10-28_06-45-02	10	5	2294.75	1528.75	2291.5	1557.5	1.0	33.65449449924928	354.99750906916586
bumblebox-01_2023-10-28_06-45-02	1	2023-10-28_06-45-02	10	9	2004.5	1623.0	1997.0	1599.5	1.0	12.98075498574717	194.95848165779427
bumblebox-01_2023-10-28_06-45-02	1	2023-10-28_06-45-02	10	10	1076.5	1542.5	1078.0	1573.0	1.0	0.5590169943749475	882.3662594525657
bumblebox-01_2023-10-28_06-45-02	1	2023-10-28_06-45-02	10	12	2026.75	1941.25	2043.5	1945.5	1.0	2.0615528128088303	511.53868396760816
bumblebox-01_2023-10-28_06-45-02	1	2023-10-28_06-45-02	10	13	1732.25	1598.5	1763.0	1587.0	1.0	12.5	274.05963688641293
bumblebox-01_2023-10-28_06-45-02	1	2023-10-28_06-45-02	10	15	2233.25	1877.75	2213.0	1856.5	1.0	2.5124689052802225	524.2281053561632
bumblebox-01_2023-10-28_06-45-02	1	2023-10-28_06-45-02	11	1	1832.25	1242.75	1819.0	1213.5	1.0	35.00357124637428	227.32012334274873
bumblebox-01_2023-10-28_06-45-02	1	2023-10-28_06-45-02	11	4	2395.0	148.75	2403.0	164.5	1.0	3.25	1364.885967435215
bumblebox-01_2023-10-28_06-45-02	1	2023-10-28_06-45-02	11	5	2291.75	1518.0	2291.0	1547.0	1.0	11.160757142774857	352.8210874176351
bumblebox-01_2023-10-28_06-45-02	1	2023-10-28_06-45-02	11	9	2005.25	1626.75	1997.5	1605.5	1.0	3.824264635194589	196.87337548932945
bumblebox-01_2023-10-28_06-45-02	1	2023-10-28_06-45-02	11	10	1076.75	1541.75	1078.5	1572.5	1.0	0.7905694150420949	877.3923906819357
bumblebox-01_2023-10-28_06-45-02	1	2023-10-28_06-45-02	11	12	2027.0	1940.75	2043.5	1945.0	1.0	0.5590169943749475	508.54370913576594
bumblebox-01_2023-10-28_06-45-02	1	2023-10-28_06-45-02	11	13	1720.25	1597.75	1752.0	1591.5	1.0	12.023414656411049	278.001238264441
bumblebox-01_2023-10-28_06-45-02	1	2023-10-28_06-45-02	11	15	2236.0	1890.5	2215.5	1870.0	1.0	13.043197460745581	536.0438569758659
bumblebox-01_2023-10-28_06-45-02	1	2023-10-28_06-45-02	12	1	1817.5	1244.25	1806.0	1215.0	1.0	14.826075003182737	269.9586416654901
bumblebox-01_2023-10-28_06-45-02	1	2023-10-28_06-45-02	12	4	2413.75	155.5	2424.5	173.5	1.0	19.927995383379635	1399.0187886471197
bumblebox-01_2023-10-28_06-45-02	1	2023-10-28_06-45-02	12	5	2334.75	1573.75	2338.5	1606.0	1.0	70.40640950936215	392.5137225327839
bumblebox-01_2023-10-28_06-45-02	1	2023-10-28_06-45-02	12	9	2015.5	1632.25	2004.5	1609.0	1.0	11.632390124131842	166.90649873802903
bumblebox-01_2023-10-28_06-45-02	1	2023-10-28_06-45-02	12	10	1076.75	1542.25	1078.5	1573.0	1.0	0.5	880.037543478742
bumblebox-01_2023-10-28_06-45-02	1	2023-10-28_06-45-02	12	11	1949.25	1720.25	1967.0	1696.5	5.0	276.8899826645955	243.35923409845722
bumblebox-01_2023-10-28_06-45-02	1	2023-10-28_06-45-02	12	12	2026.5	1940.5	2043.0	1944.5	1.0	0.5590169943749475	469.13513231961565
bumblebox-01_2023-10-28_06-45-02	1	2023-10-28_06-45-02	12	13	1724.5	1597.75	1756.5	1590.5	1.0	4.25	259.673088044027
bumblebox-01_2023-10-28_06-45-02	1	2023-10-28_06-45-02	12	15	2230.75	1886.0	2211.0	1864.5	1.0	6.914658342969665	493.6772887546062
bumblebox-01_2023-10-28_06-45-02	1	2023-10-28_06-45-02	13	1	1824.75	1236.25	1814.5	1206.0	1.0	10.796411440844592	252.87796587484644
bumblebox-01_2023-10-28_06-45-02	1	2023-10-28_06-45-02	13	4	2411.75	153.25	2419.5	171.0	1.0	3.010398644698074	1375.0660040976215
bumblebox-01_2023-10-28_06-45-02	1	2023-10-28_06-45-02	13	5	2356.25	1622.5	2362.0	1656.0	1.0	53.280507692776354	433.62334245863656
bumblebox-01_2023-10-28_06-45-02	1	2023-10-28_06-45-02	13	9	2002.25	1626.5	1991.5	1605.0	1.0	14.44385682565429	180.7808151464087
bumblebox-01_2023-10-28_06-45-02	1	2023-10-28_06-45-02	13	10	1076.25	1542.75	1077.5	1573.5	1.0	0.7071067811865476	886.3604744261784
bumblebox-01_2023-10-28_06-45-02	1	2023-10-28_06-45-02	13	12	2026.25	1941.75	2043.0	1945.5	1.0	1.2747548783981961	495.24275928578703
bumblebox-01_2023-10-28_06-45-02	1	2023-10-28_06-45-02	13	13	1737.5	1598.5	1770.0	1594.0	1.0	13.021616643105418	265.0428326233328
bumblebox-01_2023-10-28_06-45-02	1	2023-10-28_06-45-02	13	15	2228.0	1888.5	2207.5	1867.0	1.0	3.7165171868296265	513.9601911870218
bumblebox-01_2023-10-28_06-45-02	1	2023-10-28_06-45-02	14	1	1829.75	1238.75	1820.0	1209.0	1.0	5.5901699437494745	288.88618054286013
bumblebox-01_2023-10-28_06-45-02	1	2023-10-28_06-45-02	14	4	2408.0	153.75	2414.5	171.5	1.0	3.783186487605389	1411.4260357791723
bumblebox-01_2023-10-28_06-45-02	1	2023-10-28_06-45-02	14	5	2400.25	1696.5	2407.0	1728.5	1.0	86.09297300012354	479.90972418174397
bumblebox-01_2023-10-28_06-45-02	1	2023-10-28_06-45-02	14	9	1997.0	1629.75	1987.5	1608.0	1.0	6.174544517614234	139.50730378242554
bumblebox-01_2023-10-28_06-45-02	1	2023-10-28_06-45-02	14	10	1076.75	1542.0	1077.5	1573.0	1.0	0.9013878188659973	889.7446475302011
bumblebox-01_2023-10-28_06-45-02	1	2023-10-28_06-45-02	14	12	2026.75	1941.0	2043.5	1945.0	1.0	0.9013878188659973	451.3010008455526
bumblebox-01_2023-10-28_06-45-02	1	2023-10-28_06-45-02	14	13	1717.25	1594.75	1749.5	1594.0	1.0	20.594295326618973	267.6636109783608
bumblebox-01_2023-10-28_06-45-02	1	2023-10-28_06-45-02	14	15	2272.25	1939.25	2260.5	1913.5	1.0	67.33219883532692	540.929655292912
bumblebox-01_2023-10-28_06-45-02	1	2023-10-28_06-45-02	14	17	1958.75	1709.5	1941.0	1733.0			215.6796338908906
bumblebox-01_2023-10-28_06-45-02	1	2023-10-28_06-45-02	15	1	1820.25	1252.75	1807.5	1223.0	1.0	16.91892431568863	257.5287624257968
bumblebox-01_2023-10-28_06-45-02	1	2023-10-28_06-45-02	15	4	2402.0	149.5	2411.0	164.5	1.0	7.352720584926371	1382.388948198575
bumblebox-01_2023-10-28_06-45-02	1	2023-10-28_06-45-02	15	5	2416.25	1741.0	2425.5	1770.5	1.0	47.28900506460249	526.3256932276464
bumblebox-01_2023-10-28_06-45-02	1	2023-10-28_06-45-02	15	9	2002.25	1626.5	1994.0	1604.5	1.0	6.174544517614234	167.18295846635357
bumblebox-01_2023-10-28_06-45-02	1	2023-10-28_06-45-02	15	10	1076.25	1542.25	1078.0	1573.0	1.0	0.5590169943749475	896.9247291309134
bumblebox-01_2023-10-28_06-45-02	1	2023-10-28_06-45-02	15	12	2027.5	1939.5	2044.0	1942.0	1.0	1.6770509831248424	480.46717276163884
bumblebox-01_2023-10-28_06-45-02	1	2023-10-28_06-45-02	15	13	1731.25	1597.75	1764.0	1594.5	1.0	14.317821063276353	274.0561091757717
bumblebox-01_2023-10-28_06-45-02	1	2023-10-28_06-45-02	15	15	2281.25	1851.0	2276.0	1818.5	1.0	88.70773641571517	498.0141668181363
bumblebox-01_2023-10-28_06-45-02	1	2023-10-28_06-45-02	16	1	1816.5	1253.0	1807.0	1222.5	1.0	3.758324094593227	263.6733467551518
bumblebox-01_2023-10-28_06-45-02	1	2023-10-28_06-45-02	16	4	2401.25	151.0	2411.0	166.5	1.0	1.6770509831248424	1392.401362992748
bumblebox-01_2023-10-28_06-45-02	1	2023-10-28_06-45-02	16	5	2379.0	1764.0	2400.5	1783.5	1.0	43.7785621052131	508.2975654467199
bumblebox-01_2023-10-28_06-45-02	1	2023-10-28_06-45-02	16	9	1992.25	1637.5	1986.0	1612.0	1.0	14.866068747318506	167.6439475915027
bumblebox-01_2023-10-28_06-45-02	1	2023-10-28_06-45-02	16	10	1077.0	1541.75	1078.5	1572.5	1.0	0.9013878188659973	888.2971645452114
bumblebox-01_2023-10-28_06-45-02	1	2023-10-28_06-45-02	16	12	2028.0	1939.75	2044.5	1942.0	1.0	0.5590169943749475	471.8056167947373
bumblebox-01_2023-10-28_06-45-02	1	2023-10-28_06-45-02	16	13	1733.75	1603.0	1766.5	1602.0	1.0	5.814851674806504	263.4382506661903
bumblebox-01_2023-10-28_06-45-02	1	2023-10-28_06-45-02	16	15	2273.0	1890.0	2264.5	1860.5	1.0	39.86304679775493	520.2482965268243
bumblebox-01_2023-10-28_06-45-02	1	2023-10-28_06-45-02	17	1	1815.75	1261.75	1815.0	1229.5	1.0	8.782084035125148	387.250143461705
bumblebox-01_2023-10-28_06-45-02	1	2023-10-28_06-45-02	17	9	1996.75	1635.0	1991.0	1610.0	1.0	5.1478150704935	181.2082902199689
bumblebox-01_2023-10-28_06-45-02	1	2023-10-28_06-45-02	17	10	1076.75	1541.75	1078.5	1572.5	1.0	0.25	747.0718441206158
bumblebox-01_2023-10-28_06-45-02	1	2023-10-28_06-45-02	17	12	2027.25	1942.25	2044.0	1944.5	1.0	2.6100766272276377	361.3681275529307
bumblebox-01_2023-10-28_06-45-02	1	2023-10-28_06-45-02	17	13	1738.0	1600.5	1770.5	1600.0	1.0	4.930770730829005	91.91983977599413
bumblebox-01_2023-10-28_06-45-02	1	2023-10-28_06-45-02	17	15	2242.0	1912.75	2223.5	1890.5	1.0	38.45208056789645	500.96813216455644
bumblebox-01_2023-10-28_06-45-02	1	2023-10-28_06-45-02	18	1	1810.25	1265.25	1809.0	1233.0	1.0	6.519202405202649	101.10866335559757
bumblebox-01_2023-10-28_06-45-02	1	2023-10-28_06-45-02	18	4	2399.25	153.5	2409.5	168.5	2.0	3.2015621187164243	1304.6487088378321
bumblebox-01_2023-10-28_06-45-02	1	2023-10-28_06-45-02	18	9	2016.75	1623.5	2009.0	1600.5	1.0	23.070543990118654	313.3251162486375
bumblebox-01_2023-10-28_06-45-02	1	2023-10-28_06-45-02	18	10	1076.5	1542.5	1078.0	1573.5	1.0	0.7905694150420949	818.0859287419356
bumblebox-01_2023-10-28_06-45-02	1	2023-10-28_06-45-02	18	13	1740.0	1596.75	1772.5	1594.0	1.0	4.25	282.5137963691133
bumblebox-01_2023-10-28_06-45-02	1	2023-10-28_06-45-02	18	15	2181.5	1896.25	2150.0	1889.5	1.0	62.70964838045259	631.7005845115407
bumblebox-01_2023-10-28_06-45-02	1	2023-10-28_06-45-02	19	1	1851.25	1255.5	1849.0	1223.5	1.0	42.143356534571375	40.253105470261545
bumblebox-01_2023-10-28_06-45-02	1	2023-10-28_06-45-02	19	4	2400.5	152.25	2411.0	167.5	1.0	1.7677669529663689	1226.2761974775503
bumblebox-01_2023-10-28_06-45-02	1	2023-10-28_06-45-02	19	9	2023.75	1612.75	2011.5	1591.0	1.0	12.8281916106675	432.64997399745675
bumblebox-01_2023-10-28_06-45-02	1	2023-10-28_06-45-02	19	10	1076.25	1542.0	1078.0	1572.5	1.0	0.5590169943749475	804.7119438034954
bumblebox-01_2023-10-28_06-45-02	1	2023-10-28_06-45-02	19	13	1742.0	1596.25	1774.0	1595.0	1.0	2.0615528128088303	372.4927012707766
bumblebox-01_2023-10-28_06-45-02	1	2023-10-28_06-45-02	20	1	1842.25	1248.0	1837.5	1217.0	1.0	11.715374513859981	29.971486449624052
bumblebox-01_2023-10-28_06-45-02	1	2023-10-28_06-45-02	20	4	2409.5	155.0	2422.0	171.0	1.0	9.410765112359355	1224.5665774060633
bumblebox-01_2023-10-28_06-45-02	1	2023-10-28_06-45-02	20	9	2033.75	1598.5	2021.0	1578.5	1.0	17.408690358553685	427.6892446625236
bumblebox-01_2023-10-28_06-45-02	1	2023-10-28_06-45-02	20	10	1076.5	1541.75	1078.0	1573.0	1.0	0.3535533905932738	806.6809561406541
bumblebox-01_2023-10-28_06-45-02	1	2023-10-28_06-45-02	20	13	1736.75	1597.75	1769.0	1597.5	1.0	5.460082416960389	378.75612536300974
bumblebox-01_2023-10-28_06-45-02	1	2023-10-28_06-45-02	21	1	1841.0	1242.5	1834.0	1212.5	1.0	5.640257086339239	307.68536079898246
bumblebox-01_2023-10-28_06-45-02	1	2023-10-28_06-45-02	21	9	2022.75	1611.75	2010.0	1594.0	1.0	17.220990099294525	370.4028634473551
bumblebox-01_2023-10-28_06-45-02	1	2023-10-28_06-45-02	21	10	1076.5	1542.0	1077.5	1573.5	1.0	0.25	595.2258237425524
bumblebox-01_2023-10-28_06-45-02	1	2023-10-28_06-45-02	21	13	1740.25	1597.25	1772.0	1597.0	1.0	3.5355339059327378	121.21790812417116
bumblebox-01_2023-10-28_06-45-02	1	2023-10-28_06-45-02	22	1	1857.0	1221.5	1845.0	1193.0	1.0	26.40075756488817	205.84996145895448
bumblebox-01_2023-10-28_06-45-02	1	2023-10-28_06-45-02	22	4	2422.25	159.5	2434.5	178.0	2.0	13.52081728298996	1345.1794229198342
bumblebox-01_2023-10-28_06-45-02	1	2023-10-28_06-45-02	22	5	2432.0	1905.5	2404.0	1907.5	6.0	151.10013236261574	701.1086064663766
bumblebox-01_2023-10-28_06-45-02	1	2023-10-28_06-45-02	22	9	2022.75	1609.0	2009.5	1589.5	1.0	2.75	215.730324025348
bumblebox-01_2023-10-28_06-45-02	1	2023-10-28_06-45-02	22	10	1076.25	1542.25	1078.0	1573.5	1.0	0.3535533905932738	866.8103534081202
bumblebox-01_2023-10-28_06-45-02	1	2023-10-28_06-45-02	22	13	1740.5	1597.0	1772.5	1596.5	1.0	0.3535533905932738	266.7479940823152
bumblebox-01_2023-10-28_06-45-02	1	2023-10-28_06-45-02	22	15	1982.5	1854.0	1970.0	1848.0	4.0	203.4356470729749	444.05307701228884
bumblebox-01_2023-10-28_06-45-02	1	2023-10-28_06-45-02	23	1	1863.75	1217.0	1851.0	1189.0	1.0	8.112490369793976	211.77253933965886
bumblebox-01_2023-10-28_06-45-02	1	2023-10-28_06-45-02	23	4	2418.25	153.75	2427.5	171.5	1.0	7.00446286306095	1346.5156063192228
bumblebox-01_2023-10-28_06-45-02	1	2023-10-28_06-45-02	23	5	2443.5	1908.5	2419.0	1930.5	1.0	11.884864324004713	704.1387161864152
bumblebox-01_2023-10-28_06-45-02	1	2023-10-28_06-45-02	23	9	2034.0	1605.0	2022.5	1587.5	1.0	11.939953936259553	212.14460076243526
bumblebox-01_2023-10-28_06-45-02	1	2023-10-28_06-45-02	23	10	1076.5	1542.25	1078.0	1573.0	1.0	0.25	875.7304101580065
bumblebox-01_2023-10-28_06-45-02	1	2023-10-28_06-45-02	23	13	1744.25	1592.25	1776.5	1590.0	1.0	6.051859218455102	267.0948056478854
bumblebox-01_2023-10-28_06-45-02	1	2023-10-28_06-45-02	23	15	2018.75	1875.75	2002.5	1886.5	1.0	42.27440123762843	468.4618365960441
bumblebox-01_2023-10-28_06-45-02	1	2023-10-28_06-45-02	24	1	1861.75	1215.75	1849.0	1188.0	1.0	2.358495283014151	216.4580366552674
bumblebox-01_2023-10-28_06-45-02	1	2023-10-28_06-45-02	24	4	2412.25	152.75	2422.5	169.0	1.0	6.082762530298219	1342.5909025584276
bumblebox-01_2023-10-28_06-45-02	1	2023-10-28_06-45-02	24	5	2459.0	1861.75	2442.0	1889.5	1.0	49.252538005670324	678.223731409436
bumblebox-01_2023-10-28_06-45-02	1	2023-10-28_06-45-02	24	9	2015.75	1608.0	2007.0	1591.5	1.0	18.49493173818168	205.42482425054504
bumblebox-01_2023-10-28_06-45-02	1	2023-10-28_06-45-02	24	10	1076.75	1542.0	1077.5	1573.0	1.0	0.3535533905932738	882.8565252251652
bumblebox-01_2023-10-28_06-45-02	1	2023-10-28_06-45-02	24	13	1719.0	1593.25	1751.5	1597.5	1.0	25.269794221560254	292.9467915920595
bumblebox-01_2023-10-28_06-45-02	1	2023-10-28_06-45-02	24	15	2106.75	1919.75	2104.0	1948.5	1.0	98.38699100999075	530.0797206119864
bumblebox-01_2023-10-28_06-45-02	1	2023-10-28_06-45-02	25	1	1859.0	1217.25	1845.5	1190.5	1.0	3.132491021535417	142.85620228485007
bumblebox-01_2023-10-28_06-45-02	1	2023-10-28_06-45-02	25	4	2418.0	153.25	2430.5	170.0	1.0	5.771698190307598	1200.0661521479765
bumblebox-01_2023-10-28_06-45-02	1	2023-10-28_06-45-02	25	5	2455.75	1895.0	2434.5	1919.0	1.0	33.40845701315761	775.9875487282319
bumblebox-01_2023-10-28_06-45-02	1	2023-10-28_06-45-02	25	8	2206.75	241.0	2236.0	230.0			1055.8747798774484
bumblebox-01_2023-10-28_06-45-02	1	2023-10-28_06-45-02	25	9	2015.0	1607.0	2008.5	1590.0	1.0	1.25	333.5678634569733
bumblebox-01_2023-10-28_06-45-02	1	2023-10-28_06-45-02	25	10	1076.0	1542.5	1077.5	1573.5	1.0	0.9013878188659973	952.4561772235245
bumblebox-01_2023-10-28_06-45-02	1	2023-10-28_06-45-02	25	13	1729.5	1600.5	1761.0	1606.5	1.0	12.759800155174846	417.355013185717
bumblebox-01_2023-10-28_06-45-02	1	2023-10-28_06-45-02	25	15	2159.5	1938.5	2144.5	1964.0	1.0	55.98325642547064	685.4293960950682
bumblebox-01_2023-10-28_06-45-02	1	2023-10-28_06-45-02	26	1	1868.5	1224.0	1856.0	1195.5	1.0	11.653862020806665	228.63661179938353
bumblebox-01_2023-10-28_06-45-02	1	2023-10-28_06-45-02	26	4	2418.0	152.5	2431.0	169.0	1.0	0.75	1357.4922600034918
bumblebox-01_2023-10-28_06-45-02	1	2023-10-28_06-45-02	26	5	2441.75	1943.5	2415.5	1958.5	1.0	50.480194135918296	700.1420992796202
bumblebox-01_2023-10-28_06-45-02	1	2023-10-28_06-45-02	26	9	2021.0	1603.25	2013.5	1586.5	1.0	7.075485849042453	180.72417392484147
bumblebox-01_2023-10-28_06-45-02	1	2023-10-28_06-45-02	26	10	1076.5	1542.0	1078.5	1572.5	1.0	0.7071067811865476	894.2109771657209
bumblebox-01_2023-10-28_06-45-02	1	2023-10-28_06-45-02	26	13	1716.0	1619.0	1747.0	1627.0	1.0	22.901964981197573	310.64458372545175
bumblebox-01_2023-10-28_06-45-02	1	2023-10-28_06-45-02	26	15	2205.5	1938.25	2178.0	1954.5	1.0	46.00067934280971	561.1417683470671
bumblebox-01_2023-10-28_06-45-02	1	2023-10-28_06-45-02	27	1	1864.75	1227.0	1851.5	1198.5	1.0	4.802343178074636	116.66202371713683
bumblebox-01_2023-10-28_06-45-02	1	2023-10-28_06-45-02	27	4	2416.5	152.75	2429.5	169.0	1.0	1.5206906325745548	1300.328510842976
bumblebox-01_2023-10-28_06-45-02	1	2023-10-28_06-45-02	27	9	2022.0	1604.0	2015.0	1586.5	1.0	1.25	294.68105404167244
bumblebox-01_2023-10-28_06-45-02	1	2023-10-28_06-45-02	27	10	1076.5	1542.5	1078.0	1573.0	1.0	0.5	836.8304330096457
bumblebox-01_2023-10-28_06-45-02	1	2023-10-28_06-45-02	27	13	1750.5	1632.0	1781.5	1636.0	1.0	36.86800781165155	322.02032587676473
bumblebox-01_2023-10-28_06-45-02	1	2023-10-28_06-45-02	27	15	2202.25	1888.75	2171.0	1897.0	1.0	49.606577184885474	630.9752427349621
bumblebox-01_2023-10-28_06-45-02	1	2023-10-28_06-45-02	28	1	1867.75	1224.5	1854.5	1196.5	1.0	3.905124837953327	129.57439009867815
bumblebox-01_2023-10-28_06-45-02	1	2023-10-28_06-45-02	28	4	2416.75	152.25	2429.5	168.0	1.0	0.5590169943749475	1305.9454595819757
bumblebox-01_2023-10-28_06-45-02	1	2023-10-28_06-45-02	28	9	2022.75	1627.0	2008.0	1606.5	1.0	23.01222501193659	303.417928336661
bumblebox-01_2023-10-28_06-45-02	1	2023-10-28_06-45-02	28	10	1076.25	1541.75	1078.0	1572.5	1.0	0.7905694150420949	843.3276854636307
bumblebox-01_2023-10-28_06-45-02	1	2023-10-28_06-45-02	28	13	1750.25	1639.0	1780.5	1643.0	1.0	7.00446286306095	323.8881971238087
bumblebox-01_2023-10-28_06-45-02	1	2023-10-28_06-45-02	28	15	2252.0	1919.0	2222.0	1911.0	1.0	58.22477994805992	669.8351644766379
bumblebox-01_2023-10-28_06-45-02	1	2023-10-28_06-45-02	29	1	1864.25	1228.25	1851.0	1200.0	1.0	5.129571132170798	215.76225223564
bumblebox-01_2023-10-28_06-45-02	1	2023-10-28_06-45-02	29	4	2416.5	151.75	2429.0	168.5	1.0	0.5590169943749475	1379.929126488985
bumblebox-01_2023-10-28_06-45-02	1	2023-10-28_06-45-02	29	9	2022.5	1631.0	2006.5	1609.5	1.0	4.00780488547035	220.68442932599197
bumblebox-01_2023-10-28_06-45-02	1	2023-10-28_06-45-02	29	10	1076.25	1542.0	1078.0	1573.0	1.0	0.25	846.2006692883679
bumblebox-01_2023-10-28_06-45-02	1	2023-10-28_06-45-02	29	12	1993.25	1978.0	2006.0	1969.0	12.0		545.7803730084331
bumblebox-01_2023-10-28_06-45-02	1	2023-10-28_06-45-02	29	13	1744.75	1634.25	1776.5	1636.0	1.0	7.267220926874317	260.6776735545181
bumblebox-01_2023-10-28_06-45-02	1	2023-10-28_06-45-02	29	15	2294.5	1898.75	2279.0	1872.5	1.0	47.07772827994146	596.5032940788665
bumblebox-01_2023-10-28_06-45-02	1	2023-10-28_06-45-02	30	1	1866.0	1223.75	1855.0	1196.0	1.0	4.828301978956992	211.17495044128108
bumblebox-01_2023-10-28_06-45-02	1	2023-10-28_06-45-02	30	4	2425.5	154.25	2440.0	172.5	1.0	9.340770846134703	1371.1964805473015
bumblebox-01_2023-10-28_06-45-02	1	2023-10-28_06-45-02	30	9	2024.75	1623.25	2008.5	1602.5	1.0	8.070006195784487	222.0192496020955
bumblebox-01_2023-10-28_06-45-02	1	2023-10-28_06-45-02	30	10	1076.75	1541.5	1078.5	1572.5	1.0	0.7071067811865476	849.3648587416989
bumblebox-01_2023-10-28_06-45-02	1	2023-10-28_06-45-02	30	12	2004.75	1959.5	2023.0	1962.5	1.0	21.783020910791965	538.164956503267
bumblebox-01_2023-10-28_06-45-02	1	2023-10-28_06-45-02	30	13	1720.5	1627.5	1753.5	1626.0	1.0	25.171908946283754	280.8994050639946
bumblebox-01_2023-10-28_06-45-02	1	2023-10-28_06-45-02	30	15	2311.5	1868.25	2313.5	1835.5	1.0	34.91776052383658	589.9063506617135
bumblebox-01_2023-10-28_06-45-02	1	2023-10-28_06-45-02	31	1	1869.25	1223.0	1856.5	1195.5	1.0	3.3354160160315836	292.9372799764482
bumblebox-01_2023-10-28_06-45-02	1	2023-10-28_06-45-02	31	4	2420.25	152.5	2437.0	168.5	1.0	5.533985905294664	1412.6022086914631
bumblebox-01_2023-10-28_06-45-02	1	2023-10-28_06-45-02	31	5	2362.5	2081.75	2363.0	2074.0	5.0	159.35377309621506	701.2439839314131
bumblebox-01_2023-10-28_06-45-02	1	2023-10-28_06-45-02	31	9	2024.5	1627.5	2010.0	1605.0	1.0	4.257346591481601	140.48687661130487
bumblebox-01_2023-10-28_06-45-02	1	2023-10-28_06-45-02	31	10	1076.75	1541.75	1077.5	1573.0	1.0	0.25	903.7360303208011
bumblebox-01_2023-10-28_06-45-02	1	2023-10-28_06-45-02	31	12	1995.75	1946.5	2011.5	1957.0	1.0	15.811388300841896	452.30106124129316
bumblebox-01_2023-10-28_06-45-02	1	2023-10-28_06-45-02	31	13	1733.75	1614.25	1766.0	1612.5	1.0	18.738329701443508	273.14888339511845
bumblebox-01_2023-10-28_06-45-02	1	2023-10-28_06-45-02	31	15	2351.25	1768.75	2374.0	1754.5	1.0	107.14622018531499	462.1656223692974
bumblebox-01_2023-10-28_06-45-02	1	2023-10-28_06-45-02	32	1	1869.75	1223.5	1858.0	1195.0	1.0	0.7071067811865476	394.29769668501876
bumblebox-01_2023-10-28_06-45-02	1	2023-10-28_06-45-02	32	9	2028.75	1620.5	2012.5	1600.0	1.0	8.1891696770796	172.0247277121648
bumblebox-01_2023-10-28_06-45-02	1	2023-10-28_06-45-02	32	10	1076.5	1542.5	1077.5	1573.5	1.0	0.7905694150420949	783.854303709844
bumblebox-01_2023-10-28_06-45-02	1	2023-10-28_06-45-02	32	12	2012.75	1938.5	2028.5	1936.5	1.0	18.788294228055936	356.8241961308741
bumblebox-01_2023-10-28_06-45-02	1	2023-10-28_06-45-02	32	13	1728.25	1614.75	1760.5	1615.5	1.0	5.522680508593631	128.53123269376115
bumblebox-01_2023-10-28_06-45-02	1	2023-10-28_06-45-02	32	15	2424.5	1765.75	2449.0	1775.0	1.0	73.31140770712291	586.7652201784894
bumblebox-01_2023-10-28_06-45-02	1	2023-10-28_06-45-02	33	1	1865.75	1223.5	1852.0	1196.0	1.0	4.0	214.6762453233298
bumblebox-01_2023-10-28_06-45-02	1	2023-10-28_06-45-02	33	4	2439.75	157.0	2454.5	176.0	2.0	20.0124960961895	1362.6576046274354
bumblebox-01_2023-10-28_06-45-02	1	2023-10-28_06-45-02	33	9	2028.0	1617.25	2015.0	1595.0	1.0	3.3354160160315836	211.47706972721213
bumblebox-01_2023-10-28_06-45-02	1	2023-10-28_06-45-02	33	10	1076.75	1542.25	1078.5	1573.0	1.0	0.3535533905932738	871.4834474817601
bumblebox-01_2023-10-28_06-45-02	1	2023-10-28_06-45-02	33	12	2009.0	1939.5	2026.5	1940.5	1.0	3.881043674065006	519.2453032517285
bumblebox-01_2023-10-28_06-45-02	1	2023-10-28_06-45-02	33	13	1718.0	1625.0	1749.0	1630.0	1.0	14.495689014324224	299.1360881516869
bumblebox-01_2023-10-28_06-45-02	1	2023-10-28_06-45-02	33	15	2444.75	1869.25	2444.0	1901.0	1.0	105.46237480732168	672.310174445743
bumblebox-01_2023-10-28_06-45-02	1	2023-10-28_06-45-02	34	1	1862.25	1223.75	1847.5	1197.0	1.0	3.5089172119045497	207.3011262498215
bumblebox-01_2023-10-28_06-45-02	1	2023-10-28_06-45-02	34	4	2440.0	158.25	2454.0	177.0	1.0	1.2747548783981961	1330.270424679801
bumblebox-01_2023-10-28_06-45-02	1	2023-10-28_06-45-02	34	9	2025.75	1626.0	2011.0	1602.5	1.0	9.034655499796326	231.30379254228507
bumblebox-01_2023-10-28_06-45-02	1	2023-10-28_06-45-02	34	10	1076.75	1541.75	1078.5	1573.0	1.0	0.5	902.2223526443529
bumblebox-01_2023-10-28_06-45-02	1	2023-10-28_06-45-02	34	12	2007.25	1942.0	2024.0	1948.5	1.0	3.0516389039334255	541.4185329094099
bumblebox-01_2023-10-28_06-45-02	1	2023-10-28_06-45-02	34	15	2396.5	1920.25	2386.0	1950.5	1.0	70.20728238580382	672.4015933783752
bumblebox-01_2023-10-28_06-45-02	1	2023-10-28_06-45-02	35	1	1863.75	1225.5	1848.5	1199.0	1.0	2.3048861143232218	223.57256960000922
bumblebox-01_2023-10-28_06-45-02	1	2023-10-28_06-45-02	35	4	2440.0	156.75	2454.5	174.5	1.0	1.5	1381.9115762565405
bumblebox-01_2023-10-28_06-45-02	1	2023-10-28_06-45-02	35	9	2032.25	1622.0	2020.5	1598.5	1.0	7.632168761236874	210.28564149843473
bumblebox-01_2023-10-28_06-45-02	1	2023-10-28_06-45-02	35	10	1077.0	1541.5	1078.5	1572.5	1.0	0.3535533905932738	856.0826307449913
bumblebox-01_2023-10-28_06-45-02	1	2023-10-28_06-45-02	35	12	2010.5	1945.75	2030.0	1958.0	1.0	4.962358310319802	512.6612961711045
bumblebox-01_2023-10-28_06-45-02	1	2023-10-28_06-45-02	35	13	1703.25	1635.5	1731.5	1644.0	2.0	18.105593058499906	297.2006554364185
bumblebox-01_2023-10-28_06-45-02	1	2023-10-28_06-45-02	35	15	2362.5	1952.5	2344.0	1978.5	1.0	46.86216490944481	672.5761024006192
bumblebox-01_2023-10-28_06-45-02	1	2023-10-28_06-45-02	36	1	1863.25	1225.5	1848.5	1198.5	1.0	0.5	226.27792701698064
bumblebox-01_2023-10-28_06-45-02	1	2023-10-28_06-45-02	36	4	2440.25	157.75	2455.0	176.0	1.0	1.0307764064044151	1384.199586366778
bumblebox-01_2023-10-28_06-45-02	1	2023-10-28_06-45-02	36	9	2029.5	1624.5	2018.0	1600.5	1.0	3.7165171868296265	209.011991893054
bumblebox-01_2023-10-28_06-45-02	1	2023-10-28_06-45-02	36	10	1076.25	1541.5	1078.0	1572.0	1.0	0.75	855.4876555664205
bumblebox-01_2023-10-28_06-45-02	1	2023-10-28_06-45-02	36	12	2012.0	1950.25	2032.0	1969.5	1.0	4.743416490252569	514.5883100368009
bumblebox-01_2023-10-28_06-45-02	1	2023-10-28_06-45-02	36	13	1694.75	1638.5	1722.5	1648.5	1.0	9.013878188659973	302.9112674850306
bumblebox-01_2023-10-28_06-45-02	1	2023-10-28_06-45-02	36	15	2366.25	1962.25	2340.0	1981.0	1.0	10.44629120788809	680.8233685646179
bumblebox-01_2023-10-28_06-45-02	1	2023-10-28_06-45-02	37	1	1863.0	1226.25	1849.0	1199.0	1.0	0.7905694150420949	204.21385934167694
bumblebox-01_2023-10-28_06-45-02	1	2023-10-28_06-45-02	37	4	2437.0	156.0	2451.5	174.0	1.0	3.69120576505835	1337.0869332298064
bumblebox-01_2023-10-28_06-45-02	1	2023-10-28_06-45-02	37	9	2037.0	1616.5	2026.0	1593.0	1.0	10.965856099730654	224.33737691378042
bumblebox-01_2023-10-28_06-45-02	1	2023-10-28_06-45-02	37	10	1077.0	1541.75	1078.5	1572.5	1.0	0.7905694150420949	894.3623941187873
bumblebox-01_2023-10-28_06-45-02	1	2023-10-28_06-45-02	37	12	2018.25	1949.5	2038.0	1965.5	1.0	6.294839156007086	547.0543356747625
bumblebox-01_2023-10-28_06-45-02	1	2023-10-28_06-45-02	37	15	2333.25	1942.75	2307.0	1961.0	1.0	38.33079701754191	653.69292957822
bumblebox-01_2023-10-28_06-45-02	1	2023-10-28_06-45-02	38	1	1859.5	1228.5	1845.0	1201.5	1.0	4.16082924427331	218.6790847151066
bumblebox-01_2023-10-28_06-45-02	1	2023-10-28_06-45-02	38	4	2438.0	156.0	2453.0	173.5	1.0	1.0	1381.48902816815
bumblebox-01_2023-10-28_06-45-02	1	2023-10-28_06-45-02	38	9	2040.5	1611.25	2029.5	1589.0	1.0	6.309714732061981	209.604681362272
bumblebox-01_2023-10-28_06-45-02	1	2023-10-28_06-45-02	38	10	1076.75	1542.25	1078.0	1572.5	1.0	0.5590169943749475	852.4563076061734
bumblebox-01_2023-10-28_06-45-02	1	2023-10-28_06-45-02	38	12	2021.5	1945.0	2038.5	1961.5	1.0	5.55090082779363	516.6958617217754
bumblebox-01_2023-10-28_06-45-02	1	2023-10-28_06-45-02	38	13	1691.25	1631.75	1721.0	1641.0	2.0	7.603453162872775	302.0216512207732
bumblebox-01_2023-10-28_06-45-02	1	2023-10-28_06-45-02	38	15	2332.0	1950.0	2304.0	1965.5	1.0	7.3569694847810805	655.5785388977168
bumblebox-01_2023-10-28_06-45-02	1	2023-10-28_06-45-02	39	1	1862.5	1230.25	1848.5	1201.5	1.0	3.473110997362451	203.8097603226543
bumblebox-01_2023-10-28_06-45-02	1	2023-10-28_06-45-02	39	4	2437.5	155.0	2452.0	172.5	1.0	1.118033988749895	1338.9423304370173
bumblebox-01_2023-10-28_06-45-02	1	2023-10-28_06-45-02	39	9	2042.0	1618.25	2025.5	1598.0	1.0	7.158910531638177	225.1148819368556
bumblebox-01_2023-10-28_06-45-02	1	2023-10-28_06-45-02	39	10	1077.0	1542.0	1078.5	1573.0	1.0	0.3535533905932738	896.7238645403116
bumblebox-01_2023-10-28_06-45-02	1	2023-10-28_06-45-02	39	12	2025.5	1943.75	2042.5	1962.0	1.0	4.190763653560053	540.0658154979302
bumblebox-01_2023-10-28_06-45-02	1	2023-10-28_06-45-02	39	15	2336.75	1954.25	2307.5	1968.5	1.0	6.373774391990981	662.1883871448097
bumblebox-01_2023-10-28_06-45-02	1	2023-10-28_06-45-02	40	1	1863.25	1230.5	1849.5	1202.0	1.0	0.7905694150420949	218.09993789124118
bumblebox-01_2023-10-28_06-45-02	1	2023-10-28_06-45-02	40	4	2437.75	154.5	2452.5	172.0	1.0	0.5590169943749475	1387.234547598574
bumblebox-01_2023-10-28_06-45-02	1	2023-10-28_06-45-02	40	9	2049.75	1617.5	2032.5	1597.5	1.0	7.786205751198718	219.2191761545453
bumblebox-01_2023-10-28_06-45-02	1	2023-10-28_06-45-02	40	10	1076.75	1542.25	1078.0	1573.0	1.0	0.3535533905932738	848.6742512259209
bumblebox-01_2023-10-28_06-45-02	1	2023-10-28_06-45-02	40	12	2020.0	1937.75	2036.0	1959.0	1.0	8.139410298049853	506.590611039997
bumblebox-01_2023-10-28_06-45-02	1	2023-10-28_06-45-02	40	13	1689.25	1637.25	1712.0	1650.5	2.0	5.852349955359813	302.29411951587406
bumblebox-01_2023-10-28_06-45-02	1	2023-10-28_06-45-02	40	15	2299.0	1969.0	2270.0	1982.5	1.0	40.52931038150045	650.0935666564955
bumblebox-01_2023-10-28_06-45-02	1	2023-10-28_06-45-02	41	1	1861.75	1230.75	1848.0	1203.0	1.0	1.5206906325745548	204.0012467622578
bumblebox-01_2023-10-28_06-45-02	1	2023-10-28_06-45-02	41	4	2443.25	157.25	2457.0	177.0	1.0	6.149186938124422	1339.9403470604786
bumblebox-01_2023-10-28_06-45-02	1	2023-10-28_06-45-02	41	9	2050.75	1619.25	2035.5	1597.5	1.0	2.0155644370746373	228.83975546341483
bumblebox-01_2023-10-28_06-45-02	1	2023-10-28_06-45-02	41	10	1076.75	1542.0	1078.5	1572.5	1.0	0.25	895.9872629380521
bumblebox-01_2023-10-28_06-45-02	1	2023-10-28_06-45-02	41	12	2020.0	1941.25	2036.0	1963.0	1.0	3.5	536.2818641789243
bumblebox-01_2023-10-28_06-45-02	1	2023-10-28_06-45-02	41	15	2323.5	1957.75	2296.0	1974.5	1.0	26.95946030617082	657.5560403346284
bumblebox-01_2023-10-28_06-45-02	1	2023-10-28_06-45-02	42	1	1864.25	1230.5	1851.0	1203.0	1.0	2.5124689052802225	208.8122204344797
bumblebox-01_2023-10-28_06-45-02	1	2023-10-28_06-45-02	42	4	2449.75	161.75	2463.5	181.5	1.0	7.905694150420948	1337.4455992311528
bumblebox-01_2023-10-28_06-45-02	1	2023-10-28_06-45-02	42	9	2037.0	1623.25	2022.5	1601.5	1.0	14.320003491619685	223.09728274778354
bumblebox-01_2023-10-28_06-45-02	1	2023-10-28_06-45-02	42	10	1076.25	1542.25	1078.0	1573.0	1.0	0.5590169943749475	903.8039182087255
bumblebox-01_2023-10-28_06-45-02	1	2023-10-28_06-45-02	42	12	2021.5	1944.5	2037.5	1965.0	1.0	3.5794552658190883	536.6076717703334
bumblebox-01_2023-10-28_06-45-02	1	2023-10-28_06-45-02	42	15	2373.5	1959.75	2351.0	1983.0	1.0	50.039984012787215	681.4458446832816
bumblebox-01_2023-10-28_06-45-02	1	2023-10-28_06-45-02	43	1	1859.75	1233.5	1845.5	1206.5	1.0	5.408326913195984	216.78708225033205
bumblebox-01_2023-10-28_06-45-02	1	2023-10-28_06-45-02	43	4	2437.75	152.75	2453.0	170.5	1.0	15.0	1383.069414419262
bumblebox-01_2023-10-28_06-45-02	1	2023-10-28_06-45-02	43	9	2041.5	1625.5	2026.5	1604.0	1.0	5.031152949374527	217.84026281209086
bumblebox-01_2023-10-28_06-45-02	1	2023-10-28_06-45-02	43	10	1076.75	1542.5	1078.0	1573.0	1.0	0.5590169943749475	858.6309678963439
bumblebox-01_2023-10-28_06-45-02	1	2023-10-28_06-45-02	43	12	2021.75	1945.0	2038.0	1966.5	1.0	0.5590169943749475	514.5164127903134
bumblebox-01_2023-10-28_06-45-02	1	2023-10-28_06-45-02	43	13	1673.5	1633.25	1685.0	1645.5	3.0	16.25	321.1070078014239
bumblebox-01_2023-10-28_06-45-02	1	2023-10-28_06-45-02	43	15	2392.75	1939.75	2378.0	1969.0	1.0	27.759007547100815	682.5119607234823
bumblebox-01_2023-10-28_06-45-02	1	2023-10-28_06-45-02	44	1	1857.5	1233.0	1843.5	1206.0	1.0	2.3048861143232218	198.9193460928323
bumblebox-01_2023-10-28_06-45-02	1	2023-10-28_06-45-02	44	8	2215.0	234.0	2244.5	224.5	19.0		1212.5421771014812
bumblebox-01_2023-10-28_06-45-02	1	2023-10-28_06-45-02	44	9	2041.5	1620.0	2028.0	1598.5	1.0	5.5	229.70014420979365
bumblebox-01_2023-10-28_06-45-02	1	2023-10-28_06-45-02	44	10	1076.5	1542.0	1078.0	1572.5	1.0	0.5590169943749475	871.483738373815
bumblebox-01_2023-10-28_06-45-02	1	2023-10-28_06-45-02	44	12	2022.5	1947.25	2039.0	1968.0	1.0	2.3717082451262845	539.1886555279144
bumblebox-01_2023-10-28_06-45-02	1	2023-10-28_06-45-02	44	15	2418.75	1911.5	2404.0	1940.5	1.0	38.39352158893477	690.9448467497243
bumblebox-01_2023-10-28_06-45-02	1	2023-10-28_06-45-02	45	1	1859.0	1234.75	1845.0	1207.5	1.0	2.3048861143232218	203.53520119379843
bumblebox-01_2023-10-28_06-45-02	1	2023-10-28_06-45-02	45	4	2438.0	154.25	2453.0	172.0	2.0	1.5206906325745548	1328.7380585070182
bumblebox-01_2023-10-28_06-45-02	1	2023-10-28_06-45-02	45	9	2039.0	1616.75	2027.5	1595.5	1.0	4.100304866714182	224.92793984963274
bumblebox-01_2023-10-28_06-45-02	1	2023-10-28_06-45-02	45	10	1076.25	1541.75	1077.0	1572.5	1.0	0.3535533905932738	911.8812028575871
bumblebox-01_2023-10-28_06-45-02	1	2023-10-28_06-45-02	45	12	2022.25	1947.25	2039.0	1968.0	1.0	0.25	548.6089938426092
bumblebox-01_2023-10-28_06-45-02	1	2023-10-28_06-45-02	45	15	2428.25	1908.25	2415.5	1937.0	1.0	10.040542814011602	679.208236202271
bumblebox-01_2023-10-28_06-45-02	1	2023-10-28_06-45-02	46	1	1859.5	1234.25	1846.0	1207.0	1.0	0.7071067811865476	206.2228096555331
bumblebox-01_2023-10-28_06-45-02	1	2023-10-28_06-45-02	46	4	2438.0	155.0	2453.0	172.5	1.0	0.75	1331.0193905633216
bumblebox-01_2023-10-28_06-45-02	1	2023-10-28_06-45-02	46	9	2046.0	1626.5	2032.0	1604.0	1.0	12.002603884157804	233.24708227304552
bumblebox-01_2023-10-28_06-45-02	1	2023-10-28_06-45-02	46	10	1076.5	1542.25	1078.0	1573.0	1.0	0.5590169943749475	911.1836700443854
bumblebox-01_2023-10-28_06-45-02	1	2023-10-28_06-45-02	46	12	2023.0	1948.0	2039.5	1968.5	1.0	1.0606601717798212	546.2665265743046
bumblebox-01_2023-10-28_06-45-02	1	2023-10-28_06-45-02	46	15	2419.5	1916.0	2399.0	1938.5	1.0	11.68866972756096	676.9179798091412
bumblebox-01_2023-10-28_06-45-02	1	2023-10-28_06-45-02	47	1	1862.75	1229.25	1849.0	1201.0	1.0	5.963430220938282	398.7802256917685
bumblebox-01_2023-10-28_06-45-02	1	2023-10-28_06-45-02	47	7	2219.5	1439.5	2195.5	1454.5			336.99001850120794
bumblebox-01_2023-10-28_06-45-02	1	2023-10-28_06-45-02	47	9	2045.5	1617.75	2031.5	1597.0	1.0	8.764274071479052	109.80713047328838
bumblebox-01_2023-10-28_06-45-02	1	2023-10-28_06-45-02	47	10	1076.5	1542.25	1076.5	1573.0	1.0	0.0	862.8778288781352
bumblebox-01_2023-10-28_06-45-02	1	2023-10-28_06-45-02	47	12	2023.0	1948.25	2040.0	1969.0	1.0	0.25	338.3996368734917
bumblebox-01_2023-10-28_06-45-02	1	2023-10-28_06-45-02	47	15	2387.25	1950.75	2363.0	1969.5	1.0	47.40912359451501	558.9231104568657
bumblebox-01_2023-10-28_06-45-02	1	2023-10-28_06-45-02	48	1	1866.75	1222.5	1853.5	1195.5	1.0	7.846177413237608	238.8239948376294
bumblebox-01_2023-10-28_06-45-02	1	2023-10-28_06-45-02	48	4	2436.5	155.0	2451.5	173.0	2.0	1.5	1327.932784770128
bumblebox-01_2023-10-28_06-45-02	1	2023-10-28_06-45-02	48	7	2254.0	1437.5	2232.0	1450.5	1.0	34.55792239125495	244.3137959005733
bumblebox-01_2023-10-28_06-45-02	1	2023-10-28_06-45-02	48	9	2048.25	1614.0	2037.0	1592.5	1.0	4.650268809434569	204.54088084971065
bumblebox-01_2023-10-28_06-45-02	1	2023-10-28_06-45-02	48	10	1076.25	1542.25	1077.5	1573.0	1.0	0.25	943.5874640413141
bumblebox-01_2023-10-28_06-45-02	1	2023-10-28_06-45-02	48	12	2023.25	1948.75	2040.5	1968.5	1.0	0.5590169943749475	535.9987827906526
bumblebox-01_2023-10-28_06-45-02	1	2023-10-28_06-45-02	48	15	2371.5	1970.25	2345.0	1982.5	1.0	25.066162450602604	663.821316165667
bumblebox-01_2023-10-28_06-45-02	1	2023-10-28_06-45-02	49	1	1866.5	1234.25	1854.0	1205.5	1.0	11.75265927354316	318.9231897754732
bumblebox-01_2023-10-28_06-45-02	1	2023-10-28_06-45-02	49	4	2437.75	154.5	2453.0	172.5	1.0	1.346291201783626	1439.6616305061277
bumblebox-01_2023-10-28_06-45-02	1	2023-10-28_06-45-02	49	5	2384.0	2069.0	2366.5	2068.0	18.0		667.3465420803217
bumblebox-01_2023-10-28_06-45-02	1	2023-10-28_06-45-02	49	9	2049.0	1621.25	2034.5	1599.0	1.0	7.2886898685566255	109.15514063278239
bumblebox-01_2023-10-28_06-45-02	1	2023-10-28_06-45-02	49	10	1076.75	1541.75	1078.0	1572.5	1.0	0.7071067811865476	920.6813633671328
bumblebox-01_2023-10-28_06-45-02	1	2023-10-28_06-45-02	49	12	2023.25	1949.5	2041.0	1970.5	1.0	0.75	425.1688095351804
bumblebox-01_2023-10-28_06-45-02	1	2023-10-28_06-45-02	49	13	1779.75	1649.75	1810.0	1651.5	6.0	107.52354393341022	250.70148653640348
bumblebox-01_2023-10-28_06-45-02	1	2023-10-28_06-45-02	49	15	2361.25	1981.0	2333.0	1993.0	1.0	14.853450777512949	583.3483235611143
bumblebox-01_2023-10-28_06-45-02	1	2023-10-28_06-45-02	50	4	2432.25	152.75	2446.0	170.5	1.0	5.771698190307598	1343.1902297009394
bumblebox-01_2023-10-28_06-45-02	1	2023-10-28_06-45-02	50	7	2349.5	1453.0	2368.5	1473.0	2.0	96.74967700204482	345.7024678666071
bumblebox-01_2023-10-28_06-45-02	1	2023-10-28_06-45-02	50	9	2049.5	1614.75	2037.5	1592.5	1.0	6.519202405202649	193.83903448238308
bumblebox-01_2023-10-28_06-45-02	1	2023-10-28_06-45-02	50	10	1076.5	1542.0	1078.0	1573.5	1.0	0.3535533905932738	935.5475048275541
bumblebox-01_2023-10-28_06-45-02	1	2023-10-28_06-45-02	50	11	2018.5	1092.5	2026.5	1072.5	38.0		333.90437821188044
bumblebox-01_2023-10-28_06-45-02	1	2023-10-28_06-45-02	50	12	2023.25	1949.75	2040.5	1970.0	1.0	0.25	523.9484045820376
bumblebox-01_2023-10-28_06-45-02	1	2023-10-28_06-45-02	50	13	1751.0	1626.25	1778.5	1613.5	1.0	37.13236458939829	323.2439713885821
bumblebox-01_2023-10-28_06-45-02	1	2023-10-28_06-45-02	50	15	2338.25	1978.0	2309.0	1992.0	1.0	23.194827009486403	644.7679762240542
bumblebox-01_2023-10-28_06-45-02	1	2023-10-28_06-45-02	51	1	1876.25	1225.75	1860.5	1198.5	2.0	12.93493332027653	166.44122285077847
bumblebox-01_2023-10-28_06-45-02	1	2023-10-28_06-45-02	51	4	2429.75	152.75	2441.5	172.5	1.0	2.5	1322.5108314921517
bumblebox-01_2023-10-28_06-45-02	1	2023-10-28_06-45-02	51	9	2053.25	1609.75	2043.0	1587.0	1.0	6.25	256.7712857078503
bumblebox-01_2023-10-28_06-45-02	1	2023-10-28_06-45-02	51	10	1076.75	1542.25	1078.0	1573.0	1.0	0.3535533905932738	876.1769010388613
bumblebox-01_2023-10-28_06-45-02	1	2023-10-28_06-45-02	51	11	2036.25	996.25	2043.5	974.0	1.0	97.87300444964383	396.5297033818053
bumblebox-01_2023-10-28_06-45-02	1	2023-10-28_06-45-02	51	12	2023.75	1948.25	2041.0	1968.5	1.0	1.5811388300841898	574.3360509440988
bumblebox-01_2023-10-28_06-45-02	1	2023-10-28_06-45-02	51	13	1690.25	1596.75	1701.0	1570.0	1.0	67.53378783986575	328.81728309817066
bumblebox-01_2023-10-28_06-45-02	1	2023-10-28_06-45-02	51	15	2316.5	1971.25	2286.5	1984.0	1.0	22.773339676033466	701.7932895725511
