## Supplementary material for "The BumbleBox: An open-source platform for quantifying behavior in bumblebee colonies": Sample BumbleBox Data Output: bumblebox-01_2023-10-28_06-50-02_updated.csv

filename	colony number	datetime	frame	ID	centroidX	centroidY	frontX	frontY	elapsed frames	speed	distance_from_center
bumblebox-01_2023-10-28_06-50-02	1	2023-10-28_06-50-02	0	0	1975.75	1573.25	1971.0	1606.5			115.54169671835174
bumblebox-01_2023-10-28_06-50-02	1	2023-10-28_06-50-02	0	3	2316.75	1569.75	2325.5	1544.0			361.259959974193
bumblebox-01_2023-10-28_06-50-02	1	2023-10-28_06-50-02	0	7	2465.0	1887.5	2456.0	1917.0			528.1402397538196
bumblebox-01_2023-10-28_06-50-02	1	2023-10-28_06-50-02	0	9	1827.25	1373.25	1860.0	1367.0			348.703384479162
bumblebox-01_2023-10-28_06-50-02	1	2023-10-28_06-50-02	0	10	1078.5	1545.75	1079.0	1576.5			908.4981817156023
bumblebox-01_2023-10-28_06-50-02	1	2023-10-28_06-50-02	0	13	2190.75	2183.25	2220.5	2181.5			539.2122807211974
bumblebox-01_2023-10-28_06-50-02	1	2023-10-28_06-50-02	1	0	1987.75	1566.75	1981.5	1599.5	1.0	13.647344063956181	87.98388796146905
bumblebox-01_2023-10-28_06-50-02	1	2023-10-28_06-50-02	1	3	2317.0	1570.0	2327.0	1545.0	1.0	0.3535533905932738	341.7725124334929
bumblebox-01_2023-10-28_06-50-02	1	2023-10-28_06-50-02	1	7	2345.0	2001.5	2324.5	2022.0	1.0	165.51737068960466	499.2176596272145
bumblebox-01_2023-10-28_06-50-02	1	2023-10-28_06-50-02	1	9	1827.75	1371.0	1860.0	1361.0	1.0	2.3048861143232218	324.8121906327924
bumblebox-01_2023-10-28_06-50-02	1	2023-10-28_06-50-02	1	10	1078.5	1545.75	1078.0	1576.5	1.0	0.0	913.911928336151
bumblebox-01_2023-10-28_06-50-02	1	2023-10-28_06-50-02	1	11	2154.25	1344.5	2169.0	1345.0			352.95471467632353
bumblebox-01_2023-10-28_06-50-02	1	2023-10-28_06-50-02	1	13	2191.0	2183.5	2220.5	2182.0	1.0	0.3535533905932738	567.1712895445903
bumblebox-01_2023-10-28_06-50-02	1	2023-10-28_06-50-02	2	3	2315.25	1570.25	2325.0	1545.0	1.0	1.7677669529663689	336.21045822850647
bumblebox-01_2023-10-28_06-50-02	1	2023-10-28_06-50-02	2	7	2394.25	2027.0	2374.0	2046.5	1.0	55.46000811395541	532.2124745395918
bumblebox-01_2023-10-28_06-50-02	1	2023-10-28_06-50-02	2	9	1833.25	1377.75	1864.5	1366.0	1.0	8.707037383633999	338.1763182457078
bumblebox-01_2023-10-28_06-50-02	1	2023-10-28_06-50-02	2	10	1078.25	1545.75	1077.5	1576.0	1.0	0.25	926.3128821060168
bumblebox-01_2023-10-28_06-50-02	1	2023-10-28_06-50-02	2	11	2162.25	1342.0	2175.5	1341.5	1.0	8.381527307120106	371.85833062546226
bumblebox-01_2023-10-28_06-50-02	1	2023-10-28_06-50-02	2	13	2190.25	2183.75	2220.0	2182.5	1.0	0.7905694150420949	545.2664995720492
bumblebox-01_2023-10-28_06-50-02	1	2023-10-28_06-50-02	3	3	2319.0	1569.25	2328.5	1543.5	1.0	3.881043674065006	335.02141826224255
bumblebox-01_2023-10-28_06-50-02	1	2023-10-28_06-50-02	3	7	2451.0	2083.5	2429.0	2105.5	1.0	80.08003808690403	598.3474609520606
bumblebox-01_2023-10-28_06-50-02	1	2023-10-28_06-50-02	3	9	1831.75	1381.5	1863.5	1371.0	1.0	4.038873605350878	349.3183491140679
bumblebox-01_2023-10-28_06-50-02	1	2023-10-28_06-50-02	3	10	1078.5	1546.0	1078.0	1577.0	1.0	0.3535533905932738	936.504191498599
bumblebox-01_2023-10-28_06-50-02	1	2023-10-28_06-50-02	3	11	2157.5	1347.25	2169.5	1343.5	1.0	7.079901129253148	370.7748315277677
bumblebox-01_2023-10-28_06-50-02	1	2023-10-28_06-50-02	3	13	2190.0	2182.75	2219.0	2181.0	1.0	1.0307764064044151	531.1096644709494
bumblebox-01_2023-10-28_06-50-02	1	2023-10-28_06-50-02	4	0	1943.25	1578.5	1946.0	1608.5	3.0	46.02512900579421	113.34116932194286
bumblebox-01_2023-10-28_06-50-02	1	2023-10-28_06-50-02	4	3	2317.5	1581.0	2328.0	1554.0	1.0	11.845357740482134	339.3255352571496
bumblebox-01_2023-10-28_06-50-02	1	2023-10-28_06-50-02	4	7	2423.25	2147.25	2408.5	2173.0	1.0	69.52787210896074	634.9067824877756
bumblebox-01_2023-10-28_06-50-02	1	2023-10-28_06-50-02	4	9	1834.5	1376.75	1865.5	1365.5	1.0	5.488624600025037	342.4750866106608
bumblebox-01_2023-10-28_06-50-02	1	2023-10-28_06-50-02	4	10	1079.0	1546.25	1078.5	1577.0	1.0	0.5590169943749475	923.816234404321
bumblebox-01_2023-10-28_06-50-02	1	2023-10-28_06-50-02	4	11	2163.5	1349.5	2175.5	1344.5	1.0	6.408002808988148	372.1570774634315
bumblebox-01_2023-10-28_06-50-02	1	2023-10-28_06-50-02	4	13	2190.25	2183.0	2219.5	2181.5	1.0	0.3535533905932738	539.9807595306199
bumblebox-01_2023-10-28_06-50-02	1	2023-10-28_06-50-02	5	0	1947.75	1581.25	1953.5	1612.0	1.0	5.273755777432247	94.60169590100884
bumblebox-01_2023-10-28_06-50-02	1	2023-10-28_06-50-02	5	3	2321.0	1577.5	2330.0	1551.0	1.0	4.949747468305833	342.4428765859933
bumblebox-01_2023-10-28_06-50-02	1	2023-10-28_06-50-02	5	7	2392.25	2048.25	2360.5	2046.0	1.0	103.74005976477939	554.9250098721742
bumblebox-01_2023-10-28_06-50-02	1	2023-10-28_06-50-02	5	9	1836.75	1379.0	1868.5	1368.5	1.0	3.181980515339464	325.26281759556247
bumblebox-01_2023-10-28_06-50-02	1	2023-10-28_06-50-02	5	10	1079.25	1545.25	1079.0	1576.0	1.0	1.0307764064044151	918.8379980070658
bumblebox-01_2023-10-28_06-50-02	1	2023-10-28_06-50-02	5	11	2166.75	1348.5	2179.0	1344.0	1.0	3.400367627183861	363.1569522104397
bumblebox-01_2023-10-28_06-50-02	1	2023-10-28_06-50-02	5	13	2187.25	2181.0	2216.5	2179.0	1.0	3.605551275463989	551.5978482776104
bumblebox-01_2023-10-28_06-50-02	1	2023-10-28_06-50-02	6	0	1956.0	1566.5	1963.5	1597.0	1.0	16.90044378115557	69.74864675740872
bumblebox-01_2023-10-28_06-50-02	1	2023-10-28_06-50-02	6	1	1956.75	1814.5	1947.5	1797.0			186.2866180959671
bumblebox-01_2023-10-28_06-50-02	1	2023-10-28_06-50-02	6	3	2317.0	1574.75	2326.5	1549.0	1.0	4.8541219597369	392.8584448030374
bumblebox-01_2023-10-28_06-50-02	1	2023-10-28_06-50-02	6	9	1832.75	1380.75	1865.0	1371.0	1.0	4.366062299143245	267.26835526206565
bumblebox-01_2023-10-28_06-50-02	1	2023-10-28_06-50-02	6	10	1078.75	1545.75	1078.5	1576.5	1.0	0.7071067811865476	853.5678160413692
bumblebox-01_2023-10-28_06-50-02	1	2023-10-28_06-50-02	6	11	2167.5	1348.25	2179.5	1344.0	1.0	0.7905694150420949	370.04551912499863
bumblebox-01_2023-10-28_06-50-02	1	2023-10-28_06-50-02	6	13	2188.0	2182.5	2217.5	2181.0	1.0	1.6770509831248424	610.18616785271
bumblebox-01_2023-10-28_06-50-02	1	2023-10-28_06-50-02	7	0	1950.75	1575.75	1956.5	1604.0	1.0	10.636023693091325	35.87032973859521
bumblebox-01_2023-10-28_06-50-02	1	2023-10-28_06-50-02	7	3	2318.0	1573.5	2328.0	1548.5	1.0	1.6007810593582121	392.39411168987846
bumblebox-01_2023-10-28_06-50-02	1	2023-10-28_06-50-02	7	9	1859.5	1387.25	1891.0	1377.0	1.0	27.528394431931552	225.3268767566108
bumblebox-01_2023-10-28_06-50-02	1	2023-10-28_06-50-02	7	10	1078.25	1545.25	1078.5	1576.0	1.0	0.7071067811865476	850.3348441774112
bumblebox-01_2023-10-28_06-50-02	1	2023-10-28_06-50-02	7	11	2166.0	1348.75	2178.0	1343.5	1.0	1.5811388300841898	348.6903373896226
bumblebox-01_2023-10-28_06-50-02	1	2023-10-28_06-50-02	7	13	2187.5	2183.5	2217.0	2182.5	1.0	1.118033988749895	637.0154803630932
bumblebox-01_2023-10-28_06-50-02	1	2023-10-28_06-50-02	8	0	1939.25	1578.25	1944.5	1604.5	1.0	11.76860229593982	75.14871310696303
bumblebox-01_2023-10-28_06-50-02	1	2023-10-28_06-50-02	8	3	2322.5	1577.5	2329.0	1549.0	1.0	6.020797289396148	457.992346874834
bumblebox-01_2023-10-28_06-50-02	1	2023-10-28_06-50-02	8	6	1504.0	1369.5	1523.0	1379.5			412.4981694455364
bumblebox-01_2023-10-28_06-50-02	1	2023-10-28_06-50-02	8	9	1852.0	1382.5	1885.0	1379.0	1.0	8.877640452282352	187.77843272303232
bumblebox-01_2023-10-28_06-50-02	1	2023-10-28_06-50-02	8	10	1078.25	1546.0	1077.5	1576.5	1.0	0.75	786.683260465048
bumblebox-01_2023-10-28_06-50-02	1	2023-10-28_06-50-02	8	11	2167.5	1350.0	2180.5	1344.5	1.0	1.9525624189766635	374.30319615662006
bumblebox-01_2023-10-28_06-50-02	1	2023-10-28_06-50-02	8	13	2188.5	2185.25	2218.5	2183.0	1.0	2.0155644370746373	695.440930640557
bumblebox-01_2023-10-28_06-50-02	1	2023-10-28_06-50-02	9	0	1945.0	1552.75	1954.5	1580.0	1.0	26.140246747113924	90.17621924060093
bumblebox-01_2023-10-28_06-50-02	1	2023-10-28_06-50-02	9	1	1949.25	1840.75	1928.5	1832.5	3.0	27.300412084801945	377.56074985982156
bumblebox-01_2023-10-28_06-50-02	1	2023-10-28_06-50-02	9	3	2319.0	1574.0	2324.0	1545.5	1.0	4.949747468305833	379.4971185879136
bumblebox-01_2023-10-28_06-50-02	1	2023-10-28_06-50-02	9	4	2312.25	198.25	2289.0	219.5			1314.200467902333
bumblebox-01_2023-10-28_06-50-02	1	2023-10-28_06-50-02	9	5	1804.0	1090.75	1781.0	1099.0			402.3271798020089
bumblebox-01_2023-10-28_06-50-02	1	2023-10-28_06-50-02	9	6	1513.25	1383.5	1533.0	1391.5	1.0	16.779824194549835	449.89748889778093
bumblebox-01_2023-10-28_06-50-02	1	2023-10-28_06-50-02	9	7	2374.0	1996.0	2348.0	1977.5	4.0	55.345505689260804	677.1466333199397
bumblebox-01_2023-10-28_06-50-02	1	2023-10-28_06-50-02	9	9	1865.75	1379.0	1898.5	1376.5	1.0	14.188463623662711	123.47966548892248
bumblebox-01_2023-10-28_06-50-02	1	2023-10-28_06-50-02	9	10	1078.25	1546.0	1077.5	1576.5	1.0	0.0	881.66463195696
bumblebox-01_2023-10-28_06-50-02	1	2023-10-28_06-50-02	9	11	2167.0	1348.75	2179.0	1344.0	1.0	1.346291201783626	240.04511994089367
bumblebox-01_2023-10-28_06-50-02	1	2023-10-28_06-50-02	9	13	2188.5	2186.0	2218.0	2184.0	1.0	0.75	759.2188385667935
bumblebox-01_2023-10-28_06-50-02	1	2023-10-28_06-50-02	10	0	1950.75	1552.5	1960.5	1580.5	1.0	5.755432216610669	85.51083336897602
bumblebox-01_2023-10-28_06-50-02	1	2023-10-28_06-50-02	10	1	1939.75	1854.5	1914.5	1845.5	1.0	16.712644913358268	238.04246204105672
bumblebox-01_2023-10-28_06-50-02	1	2023-10-28_06-50-02	10	3	2321.0	1575.75	2325.5	1548.0	1.0	2.6575364531836625	424.9577330108008
bumblebox-01_2023-10-28_06-50-02	1	2023-10-28_06-50-02	10	5	1814.5	1094.75	1789.5	1100.5	1.0	11.236102527122116	531.9847714623992
bumblebox-01_2023-10-28_06-50-02	1	2023-10-28_06-50-02	10	6	1555.25	1380.0	1580.5	1381.5	1.0	42.14558102577303	418.7663328305484
bumblebox-01_2023-10-28_06-50-02	1	2023-10-28_06-50-02	10	7	2371.0	1983.0	2347.0	1961.5	1.0	13.341664064126334	595.8993423679607
bumblebox-01_2023-10-28_06-50-02	1	2023-10-28_06-50-02	10	9	1866.0	1408.5	1897.5	1400.5	1.0	29.501059303014866	214.0438003231817
bumblebox-01_2023-10-28_06-50-02	1	2023-10-28_06-50-02	10	10	1078.25	1545.75	1078.0	1576.5	1.0	0.25	823.4729376320424
bumblebox-01_2023-10-28_06-50-02	1	2023-10-28_06-50-02	10	13	2188.75	2186.0	2218.0	2184.5	1.0	0.25	636.0718358811641
bumblebox-01_2023-10-28_06-50-02	1	2023-10-28_06-50-02	11	0	1966.5	1543.75	1966.0	1567.5	1.0	18.01735274672725	62.21025337514718
bumblebox-01_2023-10-28_06-50-02	1	2023-10-28_06-50-02	11	1	1925.75	1853.25	1898.5	1846.0	1.0	14.055692796870597	262.30009650207904
bumblebox-01_2023-10-28_06-50-02	1	2023-10-28_06-50-02	11	3	2315.0	1570.5	2319.0	1543.0	1.0	7.9726093595509875	389.5621299934069
bumblebox-01_2023-10-28_06-50-02	1	2023-10-28_06-50-02	11	5	1813.5	1094.0	1785.5	1100.0	1.0	1.25	509.51931084601694
bumblebox-01_2023-10-28_06-50-02	1	2023-10-28_06-50-02	11	6	1552.5	1349.75	1576.0	1338.5	1.0	30.374742797264968	444.59084068950403
bumblebox-01_2023-10-28_06-50-02	1	2023-10-28_06-50-02	11	7	2370.75	1985.0	2345.5	1965.0	1.0	2.0155644370746373	594.2223515865085
bumblebox-01_2023-10-28_06-50-02	1	2023-10-28_06-50-02	11	9	1880.5	1433.75	1911.0	1421.5	1.0	29.11721999092633	163.64539597862205
bumblebox-01_2023-10-28_06-50-02	1	2023-10-28_06-50-02	11	10	1078.5	1546.0	1078.5	1577.0	1.0	0.3535533905932738	848.6662348208511
bumblebox-01_2023-10-28_06-50-02	1	2023-10-28_06-50-02	11	11	2167.5	1347.25	2179.5	1342.5	2.0	1.5811388300841898	343.1093347972335
bumblebox-01_2023-10-28_06-50-02	1	2023-10-28_06-50-02	11	13	2189.25	2186.25	2219.0	2184.0	1.0	0.5590169943749475	650.9192082163501
bumblebox-01_2023-10-28_06-50-02	1	2023-10-28_06-50-02	12	0	1967.25	1548.75	1967.0	1570.5	1.0	5.055937104039171	48.09684321408725
bumblebox-01_2023-10-28_06-50-02	1	2023-10-28_06-50-02	12	3	2308.0	1573.75	2318.5	1547.0	1.0	7.7176745202165655	387.71023966136306
bumblebox-01_2023-10-28_06-50-02	1	2023-10-28_06-50-02	12	5	1790.25	1090.25	1765.0	1095.5	1.0	23.550477702161373	487.6412338941686
bumblebox-01_2023-10-28_06-50-02	1	2023-10-28_06-50-02	12	6	1555.75	1353.75	1584.0	1351.0	1.0	5.153882032022076	419.1308476338525
bumblebox-01_2023-10-28_06-50-02	1	2023-10-28_06-50-02	12	7	2353.25	1971.0	2331.0	1949.5	1.0	22.41093483101497	596.6846314282914
bumblebox-01_2023-10-28_06-50-02	1	2023-10-28_06-50-02	12	9	1874.5	1424.25	1904.0	1409.0	1.0	11.236102527122116	143.4987686530386
bumblebox-01_2023-10-28_06-50-02	1	2023-10-28_06-50-02	12	10	1078.5	1546.25	1078.0	1577.0	1.0	0.25	842.1427742137873
bumblebox-01_2023-10-28_06-50-02	1	2023-10-28_06-50-02	12	11	2168.25	1347.5	2180.0	1343.5	1.0	0.7905694150420949	326.4864629564711
bumblebox-01_2023-10-28_06-50-02	1	2023-10-28_06-50-02	12	13	2189.0	2186.0	2218.5	2184.0	1.0	0.3535533905932738	680.9880286877658
bumblebox-01_2023-10-28_06-50-02	1	2023-10-28_06-50-02	13	0	1960.5	1537.0	1964.5	1560.5	1.0	13.550830232867652	104.1232742954235
bumblebox-01_2023-10-28_06-50-02	1	2023-10-28_06-50-02	13	3	2310.25	1570.5	2319.5	1545.0	1.0	3.952847075210474	452.62943590756447
bumblebox-01_2023-10-28_06-50-02	1	2023-10-28_06-50-02	13	5	1790.25	1092.75	1767.5	1098.5	1.0	2.5	413.84194597696353
bumblebox-01_2023-10-28_06-50-02	1	2023-10-28_06-50-02	13	6	1534.25	1302.5	1556.5	1289.0	1.0	55.57708610569647	383.68529584804264
bumblebox-01_2023-10-28_06-50-02	1	2023-10-28_06-50-02	13	9	1873.5	1420.5	1902.5	1405.0	1.0	3.881043674065006	80.2980774987795
bumblebox-01_2023-10-28_06-50-02	1	2023-10-28_06-50-02	13	10	1078.75	1545.5	1078.0	1577.0	1.0	0.7905694150420949	785.6863440648565
bumblebox-01_2023-10-28_06-50-02	1	2023-10-28_06-50-02	13	11	2168.25	1346.75	2180.5	1343.0	1.0	0.75	341.50425509794167
bumblebox-01_2023-10-28_06-50-02	1	2023-10-28_06-50-02	13	13	2189.25	2185.5	2218.5	2184.0	1.0	0.5590169943749475	759.0101489769422
bumblebox-01_2023-10-28_06-50-02	1	2023-10-28_06-50-02	14	0	1959.75	1556.0	1961.5	1579.0	1.0	19.014796869806418	100.59535665849592
bumblebox-01_2023-10-28_06-50-02	1	2023-10-28_06-50-02	14	1	1945.25	1828.25	1933.0	1808.5	3.0	31.70567772497538	372.45887461738647
bumblebox-01_2023-10-28_06-50-02	1	2023-10-28_06-50-02	14	3	2310.0	1572.75	2319.5	1547.0	1.0	2.2638462845343543	350.00047433003573
bumblebox-01_2023-10-28_06-50-02	1	2023-10-28_06-50-02	14	4	2310.25	197.25	2286.5	217.0	5.0	2.23606797749979	1302.7928608498169
bumblebox-01_2023-10-28_06-50-02	1	2023-10-28_06-50-02	14	9	1875.75	1425.75	1903.5	1407.0	1.0	5.7118298293979315	108.52269707876782
bumblebox-01_2023-10-28_06-50-02	1	2023-10-28_06-50-02	14	10	1078.0	1546.0	1077.5	1576.5	1.0	0.9013878188659973	905.9080152152591
bumblebox-01_2023-10-28_06-50-02	1	2023-10-28_06-50-02	14	11	2168.75	1347.25	2180.5	1342.5	1.0	0.7071067811865476	218.9050611138308
bumblebox-01_2023-10-28_06-50-02	1	2023-10-28_06-50-02	14	13	2188.75	2185.75	2218.5	2184.0	1.0	0.5590169943749475	757.8189432715773
bumblebox-01_2023-10-28_06-50-02	1	2023-10-28_06-50-02	15	0	1988.25	1605.5	2005.5	1626.5	1.0	57.118298293979315	156.01660346115594
bumblebox-01_2023-10-28_06-50-02	1	2023-10-28_06-50-02	15	3	2312.0	1572.75	2320.5	1547.0	1.0	2.0	480.43536390329234
bumblebox-01_2023-10-28_06-50-02	1	2023-10-28_06-50-02	15	6	1555.0	1269.5	1582.0	1260.0	2.0	38.981566156325734	431.380286277536
bumblebox-01_2023-10-28_06-50-02	1	2023-10-28_06-50-02	15	9	1870.25	1419.75	1893.0	1395.5	1.0	8.139410298049853	184.11328411847126
bumblebox-01_2023-10-28_06-50-02	1	2023-10-28_06-50-02	15	10	1078.75	1546.0	1078.0	1576.5	1.0	0.75	755.5096605750466
bumblebox-01_2023-10-28_06-50-02	1	2023-10-28_06-50-02	15	13	2189.75	2186.0	2219.5	2184.5	1.0	1.0307764064044151	686.4694801826387
bumblebox-01_2023-10-28_06-50-02	1	2023-10-28_06-50-02	16	0	2023.25	1602.75	2045.0	1622.5	1.0	35.1078694881931	185.47148066182268
bumblebox-01_2023-10-28_06-50-02	1	2023-10-28_06-50-02	16	3	2317.0	1569.25	2325.5	1543.5	1.0	6.103277807866851	480.22889869195586
bumblebox-01_2023-10-28_06-50-02	1	2023-10-28_06-50-02	16	6	1540.75	1287.0	1568.0	1275.0	1.0	22.56795294217001	431.9052308924057
bumblebox-01_2023-10-28_06-50-02	1	2023-10-28_06-50-02	16	9	1877.75	1413.5	1898.0	1387.5	1.0	9.762812094883317	191.26226358647503
bumblebox-01_2023-10-28_06-50-02	1	2023-10-28_06-50-02	16	10	1078.75	1545.5	1078.5	1576.0	1.0	0.5	761.0347145863688
bumblebox-01_2023-10-28_06-50-02	1	2023-10-28_06-50-02	16	13	2189.25	2185.25	2218.5	2183.5	1.0	0.9013878188659973	682.2072963102115
bumblebox-01_2023-10-28_06-50-02	1	2023-10-28_06-50-02	17	0	2060.0	1518.25	2070.5	1541.5	1.0	92.1456048870482	149.67562728372903
bumblebox-01_2023-10-28_06-50-02	1	2023-10-28_06-50-02	17	3	2307.5	1528.5	2309.5	1502.0	1.0	41.84271143221959	361.25611538460873
bumblebox-01_2023-10-28_06-50-02	1	2023-10-28_06-50-02	17	4	2307.5	201.0	2284.0	221.5	3.0	4.650268809434569	1243.7638364668662
bumblebox-01_2023-10-28_06-50-02	1	2023-10-28_06-50-02	17	9	1880.5	1411.0	1902.0	1385.5	1.0	3.7165171868296265	90.93989353474703
bumblebox-01_2023-10-28_06-50-02	1	2023-10-28_06-50-02	17	10	1078.5	1545.75	1078.0	1576.5	1.0	0.3535533905932738	904.1540715328581
bumblebox-01_2023-10-28_06-50-02	1	2023-10-28_06-50-02	17	13	2189.25	2185.0	2219.0	2183.5	1.0	0.25	816.5836745670614
bumblebox-01_2023-10-28_06-50-02	1	2023-10-28_06-50-02	18	0	2113.0	1481.75	2121.0	1502.0	1.0	64.35254462723289	154.12068007823544
bumblebox-01_2023-10-28_06-50-02	1	2023-10-28_06-50-02	18	3	2320.25	1572.25	2329.5	1545.5	1.0	45.570001097213066	379.33677960502484
bumblebox-01_2023-10-28_06-50-02	1	2023-10-28_06-50-02	18	4	2307.25	200.25	2284.0	221.0	1.0	0.7905694150420949	1243.6698955220304
bumblebox-01_2023-10-28_06-50-02	1	2023-10-28_06-50-02	18	9	1883.0	1418.0	1909.5	1398.0	1.0	7.433034373659253	100.47209742565892
bumblebox-01_2023-10-28_06-50-02	1	2023-10-28_06-50-02	18	10	1078.75	1545.75	1078.5	1576.5	1.0	0.25	914.793178280084
bumblebox-01_2023-10-28_06-50-02	1	2023-10-28_06-50-02	18	13	2189.5	2185.75	2219.5	2184.0	1.0	0.7905694150420949	812.0928573924153
bumblebox-01_2023-10-28_06-50-02	1	2023-10-28_06-50-02	19	0	2103.0	1497.75	2114.5	1520.0	1.0	18.867962264113206	208.92541511657373
bumblebox-01_2023-10-28_06-50-02	1	2023-10-28_06-50-02	19	3	2326.0	1593.0	2320.0	1561.5	1.0	21.531953000134475	451.3101350625799
bumblebox-01_2023-10-28_06-50-02	1	2023-10-28_06-50-02	19	4	2304.75	198.25	2281.5	219.5	1.0	3.2015621187164243	1270.5606111404652
bumblebox-01_2023-10-28_06-50-02	1	2023-10-28_06-50-02	19	6	1531.25	1409.75	1557.0	1417.0	3.0	123.11706827243735	383.36417152650574
bumblebox-01_2023-10-28_06-50-02	1	2023-10-28_06-50-02	19	9	1868.5	1421.5	1898.0	1406.5	1.0	14.916433890176299	48.20657345725582
bumblebox-01_2023-10-28_06-50-02	1	2023-10-28_06-50-02	19	10	1078.75	1545.5	1078.5	1576.0	1.0	0.25	847.1840901793785
bumblebox-01_2023-10-28_06-50-02	1	2023-10-28_06-50-02	19	13	2190.0	2186.25	2219.5	2185.0	1.0	0.7071067811865476	826.0775044554518
bumblebox-01_2023-10-28_06-50-02	1	2023-10-28_06-50-02	20	0	2079.5	1525.5	2088.5	1549.5	1.0	36.36361505681194	250.65386713775447
bumblebox-01_2023-10-28_06-50-02	1	2023-10-28_06-50-02	20	3	2344.5	1627.5	2355.5	1597.0	1.0	39.147158262126766	496.36380587002685
bumblebox-01_2023-10-28_06-50-02	1	2023-10-28_06-50-02	20	6	1530.0	1427.0	1552.5	1439.0	1.0	17.295230556427978	373.1688997997794
bumblebox-01_2023-10-28_06-50-02	1	2023-10-28_06-50-02	20	9	1867.0	1420.0	1896.5	1405.5	1.0	2.1213203435596424	202.876056853549
bumblebox-01_2023-10-28_06-50-02	1	2023-10-28_06-50-02	20	10	1078.5	1546.0	1078.0	1577.0	1.0	0.5590169943749475	773.4098381697622
bumblebox-01_2023-10-28_06-50-02	1	2023-10-28_06-50-02	20	13	2189.5	2186.0	2219.0	2184.5	1.0	0.5590169943749475	659.2453598201844
bumblebox-01_2023-10-28_06-50-02	1	2023-10-28_06-50-02	21	0	2133.75	1568.75	2147.0	1599.5	1.0	69.38029259090797	233.01979967551318
bumblebox-01_2023-10-28_06-50-02	1	2023-10-28_06-50-02	21	3	2372.75	1629.25	2396.5	1617.5	1.0	28.30415163893806	472.6563368400999
bumblebox-01_2023-10-28_06-50-02	1	2023-10-28_06-50-02	21	6	1526.25	1439.5	1544.5	1462.0	1.0	13.050383136138187	404.55741280453884
bumblebox-01_2023-10-28_06-50-02	1	2023-10-28_06-50-02	21	9	1878.75	1420.75	1907.0	1404.0	1.0	11.773911839316616	170.9423834787258
bumblebox-01_2023-10-28_06-50-02	1	2023-10-28_06-50-02	21	10	1078.5	1546.5	1078.0	1577.5	1.0	0.5	824.3703410383428
bumblebox-01_2023-10-28_06-50-02	1	2023-10-28_06-50-02	21	11	2132.5	1339.5	2146.0	1331.5	7.0	37.069192060254025	340.71085652661844
bumblebox-01_2023-10-28_06-50-02	1	2023-10-28_06-50-02	21	13	2189.5	2186.75	2219.5	2185.0	1.0	0.75	662.3901420274173
bumblebox-01_2023-10-28_06-50-02	1	2023-10-28_06-50-02	22	0	2103.25	1631.25	2117.0	1662.0	1.0	69.5449494931156	258.26647320268944
bumblebox-01_2023-10-28_06-50-02	1	2023-10-28_06-50-02	22	6	1562.0	1498.75	1571.0	1529.5	1.0	69.19989161841224	366.0088915320987
bumblebox-01_2023-10-28_06-50-02	1	2023-10-28_06-50-02	22	7	2332.75	1998.5	2304.5	1990.0	10.0		553.3903349781438
bumblebox-01_2023-10-28_06-50-02	1	2023-10-28_06-50-02	22	9	1885.25	1420.75	1910.5	1399.5	1.0	6.5	293.93570075878074
bumblebox-01_2023-10-28_06-50-02	1	2023-10-28_06-50-02	22	10	1077.75	1545.25	1077.5	1576.5	1.0	1.4577379737113252	798.5827996189389
bumblebox-01_2023-10-28_06-50-02	1	2023-10-28_06-50-02	22	13	2189.5	2186.25	2219.0	2185.0	1.0	0.5	577.1898593015609
bumblebox-01_2023-10-28_06-50-02	1	2023-10-28_06-50-02	23	0	2104.5	1592.25	2115.5	1624.5	1.0	39.02002690926801	220.13764247091643
bumblebox-01_2023-10-28_06-50-02	1	2023-10-28_06-50-02	23	6	1539.0	1556.75	1549.5	1580.5	1.0	62.39390995922599	375.49559088691075
bumblebox-01_2023-10-28_06-50-02	1	2023-10-28_06-50-02	23	7	2338.5	2005.0	2310.5	1991.5	1.0	8.678277478854891	555.0041517127303
bumblebox-01_2023-10-28_06-50-02	1	2023-10-28_06-50-02	23	9	1900.5	1441.5	1926.0	1420.0	1.0	25.75121356363618	226.2671489723633
bumblebox-01_2023-10-28_06-50-02	1	2023-10-28_06-50-02	23	10	1078.25	1546.0	1077.5	1576.5	1.0	0.9013878188659973	828.4592796638979
bumblebox-01_2023-10-28_06-50-02	1	2023-10-28_06-50-02	23	11	2133.5	1345.0	2154.5	1337.0	2.0	5.5901699437494745	399.702971669244
bumblebox-01_2023-10-28_06-50-02	1	2023-10-28_06-50-02	23	13	2189.75	2187.75	2219.5	2186.0	1.0	1.5206906325745548	596.3932078908741
bumblebox-01_2023-10-28_06-50-02	1	2023-10-28_06-50-02	24	0	2085.5	1614.0	2098.5	1644.5	1.0	28.88014023511659	204.4505609866481
bumblebox-01_2023-10-28_06-50-02	1	2023-10-28_06-50-02	24	6	1536.25	1573.5	1546.0	1595.5	1.0	16.974245196767956	368.88832237921963
bumblebox-01_2023-10-28_06-50-02	1	2023-10-28_06-50-02	24	7	2334.75	1997.25	2305.0	1986.0	1.0	8.609587678861281	548.18023277207
bumblebox-01_2023-10-28_06-50-02	1	2023-10-28_06-50-02	24	9	1874.5	1452.0	1894.0	1425.0	1.0	28.040149785619906	224.47405933944017
bumblebox-01_2023-10-28_06-50-02	1	2023-10-28_06-50-02	24	10	1078.5	1545.75	1077.5	1576.0	1.0	0.3535533905932738	822.5042149882694
bumblebox-01_2023-10-28_06-50-02	1	2023-10-28_06-50-02	24	11	2134.25	1359.0	2157.0	1350.0	1.0	14.020074892809953	399.7067962384223
bumblebox-01_2023-10-28_06-50-02	1	2023-10-28_06-50-02	24	13	2190.75	2189.75	2220.0	2188.0	1.0	2.23606797749979	595.0743318772737
bumblebox-01_2023-10-28_06-50-02	1	2023-10-28_06-50-02	25	0	2085.5	1623.75	2097.5	1655.0	1.0	9.75	197.67137359459895
bumblebox-01_2023-10-28_06-50-02	1	2023-10-28_06-50-02	25	6	1533.5	1580.5	1544.0	1601.0	1.0	7.520804478245662	373.2855793149393
bumblebox-01_2023-10-28_06-50-02	1	2023-10-28_06-50-02	25	7	2372.0	1991.5	2341.0	1982.5	1.0	37.6911793394688	572.7398893628301
bumblebox-01_2023-10-28_06-50-02	1	2023-10-28_06-50-02	25	9	1870.5	1422.5	1888.5	1394.0	1.0	29.769951293208393	253.71929541788302
bumblebox-01_2023-10-28_06-50-02	1	2023-10-28_06-50-02	25	10	1078.5	1546.5	1078.0	1577.0	1.0	0.75	826.1727911686193
bumblebox-01_2023-10-28_06-50-02	1	2023-10-28_06-50-02	25	11	2131.25	1370.5	2154.0	1360.0	1.0	11.884864324004713	385.6988422834266
bumblebox-01_2023-10-28_06-50-02	1	2023-10-28_06-50-02	25	13	2191.0	2190.25	2220.5	2188.5	1.0	0.5590169943749475	594.3548487431474
bumblebox-01_2023-10-28_06-50-02	1	2023-10-28_06-50-02	26	0	2123.5	1606.25	2131.0	1638.0	1.0	41.8359892915179	241.36235884102996
bumblebox-01_2023-10-28_06-50-02	1	2023-10-28_06-50-02	26	6	1535.5	1568.0	1550.0	1595.5	1.0	12.658988901172163	374.46882959297784
bumblebox-01_2023-10-28_06-50-02	1	2023-10-28_06-50-02	26	7	2320.75	2035.25	2290.5	2027.5	1.0	67.38415985971777	556.7089943019914
bumblebox-01_2023-10-28_06-50-02	1	2023-10-28_06-50-02	26	9	1869.75	1426.25	1887.5	1398.0	1.0	3.824264635194589	253.48452484665543
bumblebox-01_2023-10-28_06-50-02	1	2023-10-28_06-50-02	26	10	1078.5	1546.0	1078.5	1576.5	1.0	0.5	825.476644158404
bumblebox-01_2023-10-28_06-50-02	1	2023-10-28_06-50-02	26	11	2134.25	1377.25	2158.5	1366.5	1.0	7.386643351347079	385.8997983113423
bumblebox-01_2023-10-28_06-50-02	1	2023-10-28_06-50-02	26	13	2190.5	2191.5	2220.0	2189.5	1.0	1.346291201783626	592.7731534740687
bumblebox-01_2023-10-28_06-50-02	1	2023-10-28_06-50-02	27	0	2161.75	1634.75	2165.5	1668.5	1.0	47.70023584847354	255.19003023357357
bumblebox-01_2023-10-28_06-50-02	1	2023-10-28_06-50-02	27	6	1574.75	1555.5	1601.0	1576.5	1.0	41.19238400481332	362.22885883577726
bumblebox-01_2023-10-28_06-50-02	1	2023-10-28_06-50-02	27	7	2373.5	2075.75	2342.0	2073.5	1.0	66.50422918882678	603.037634837671
bumblebox-01_2023-10-28_06-50-02	1	2023-10-28_06-50-02	27	9	1875.75	1425.75	1893.0	1397.5	1.0	6.020797289396148	264.25803426474926
bumblebox-01_2023-10-28_06-50-02	1	2023-10-28_06-50-02	27	10	1078.25	1546.25	1078.0	1577.0	1.0	0.3535533905932738	845.700737403544
bumblebox-01_2023-10-28_06-50-02	1	2023-10-28_06-50-02	27	11	2137.5	1381.5	2160.5	1370.5	1.0	5.350233639758174	380.0710996857384
bumblebox-01_2023-10-28_06-50-02	1	2023-10-28_06-50-02	27	13	2183.0	2193.0	2213.5	2190.5	1.0	7.648529270389178	573.5264081246186
bumblebox-01_2023-10-28_06-50-02	1	2023-10-28_06-50-02	28	0	2227.75	1632.75	2231.5	1667.0	1.0	66.03029607687671	309.0563257725038
bumblebox-01_2023-10-28_06-50-02	1	2023-10-28_06-50-02	28	6	1611.5	1558.5	1641.5	1572.0	1.0	36.87224565984556	333.47647968035164
bumblebox-01_2023-10-28_06-50-02	1	2023-10-28_06-50-02	28	7	2330.25	2006.0	2305.5	1986.5	1.0	82.07085353522284	522.5574131136215
bumblebox-01_2023-10-28_06-50-02	1	2023-10-28_06-50-02	28	9	1875.5	1427.0	1892.0	1398.5	1.0	1.2747548783981961	256.7913793334971
bumblebox-01_2023-10-28_06-50-02	1	2023-10-28_06-50-02	28	10	1078.25	1545.75	1077.5	1576.5	1.0	0.5	854.5320722477302
bumblebox-01_2023-10-28_06-50-02	1	2023-10-28_06-50-02	28	11	2138.0	1372.0	2162.0	1362.5	1.0	9.513148795220223	375.63853968942004
bumblebox-01_2023-10-28_06-50-02	1	2023-10-28_06-50-02	28	13	2194.5	2214.5	2224.0	2211.5	1.0	24.38237068047322	600.2874832111694
bumblebox-01_2023-10-28_06-50-02	1	2023-10-28_06-50-02	29	0	2240.5	1670.75	2245.0	1704.0	1.0	40.081947307983924	378.3726048817488
bumblebox-01_2023-10-28_06-50-02	1	2023-10-28_06-50-02	29	6	1625.75	1569.5	1657.0	1582.0	1.0	18.001736027394692	248.21012393736078
bumblebox-01_2023-10-28_06-50-02	1	2023-10-28_06-50-02	29	9	1872.25	1431.25	1893.0	1405.5	1.0	5.350233639758174	210.56742536536842
bumblebox-01_2023-10-28_06-50-02	1	2023-10-28_06-50-02	29	10	1078.75	1546.0	1078.5	1577.0	1.0	0.5590169943749475	790.3065168812668
bumblebox-01_2023-10-28_06-50-02	1	2023-10-28_06-50-02	29	11	2132.0	1371.75	2155.5	1361.5	1.0	6.005206074732157	380.8662207718085
bumblebox-01_2023-10-28_06-50-02	1	2023-10-28_06-50-02	29	13	2230.25	2260.5	2258.5	2250.0	1.0	58.25858305863609	719.5104346880593
bumblebox-01_2023-10-28_06-50-02	1	2023-10-28_06-50-02	30	0	2262.0	1695.75	2259.5	1729.0	1.0	32.973474187595095	313.54164559179077
bumblebox-01_2023-10-28_06-50-02	1	2023-10-28_06-50-02	30	6	1624.75	1578.25	1655.0	1592.0	1.0	8.806957476904268	345.04220386639605
bumblebox-01_2023-10-28_06-50-02	1	2023-10-28_06-50-02	30	7	2379.25	2007.75	2362.0	1984.0	2.0	49.03124004142665	530.7736075286522
bumblebox-01_2023-10-28_06-50-02	1	2023-10-28_06-50-02	30	9	1863.5	1425.25	1882.5	1398.5	1.0	10.609547586961472	285.3703845488368
bumblebox-01_2023-10-28_06-50-02	1	2023-10-28_06-50-02	30	10	1079.0	1545.5	1078.5	1576.5	1.0	0.5590169943749475	882.6814044346318
bumblebox-01_2023-10-28_06-50-02	1	2023-10-28_06-50-02	30	11	2130.75	1363.25	2151.5	1352.5	1.0	8.59142013871979	380.8812820557189
bumblebox-01_2023-10-28_06-50-02	1	2023-10-28_06-50-02	30	13	2300.0	2268.0	2329.0	2260.0	1.0	70.15206696883564	669.9581257855766
bumblebox-01_2023-10-28_06-50-02	1	2023-10-28_06-50-02	31	0	2273.5	1706.5	2273.5	1740.0	1.0	15.742061491431166	309.1780825587317
bumblebox-01_2023-10-28_06-50-02	1	2023-10-28_06-50-02	31	6	1613.25	1564.25	1634.0	1588.5	1.0	18.117670931993437	373.2061345658067
bumblebox-01_2023-10-28_06-50-02	1	2023-10-28_06-50-02	31	7	2426.0	1963.25	2430.5	1932.5	1.0	64.54310575111799	536.3008277134415
bumblebox-01_2023-10-28_06-50-02	1	2023-10-28_06-50-02	31	9	1870.5	1418.0	1890.5	1391.5	1.0	10.077822185373186	287.47319307144784
bumblebox-01_2023-10-28_06-50-02	1	2023-10-28_06-50-02	31	10	1079.0	1546.0	1078.5	1576.5	1.0	0.5	897.3455782109219
bumblebox-01_2023-10-28_06-50-02	1	2023-10-28_06-50-02	31	11	2135.25	1363.5	2157.5	1353.5	1.0	4.5069390943299865	367.9410947892257
bumblebox-01_2023-10-28_06-50-02	1	2023-10-28_06-50-02	31	13	2356.0	2265.5	2383.0	2264.5	1.0	56.055775795184566	696.2343978393295
bumblebox-01_2023-10-28_06-50-02	1	2023-10-28_06-50-02	32	0	2279.5	1735.25	2282.5	1765.5	1.0	29.36941436256433	338.92754788604805
bumblebox-01_2023-10-28_06-50-02	1	2023-10-28_06-50-02	32	1	1983.5	1788.25	1994.5	1767.5	18.0		255.9350925624273
bumblebox-01_2023-10-28_06-50-02	1	2023-10-28_06-50-02	32	4	2303.5	201.0	2279.5	221.5	13.0		1364.9595947192172
bumblebox-01_2023-10-28_06-50-02	1	2023-10-28_06-50-02	32	6	1618.5	1581.5	1645.0	1601.0	1.0	18.031222920256962	391.68478779986737
bumblebox-01_2023-10-28_06-50-02	1	2023-10-28_06-50-02	32	7	2452.25	1921.25	2470.5	1898.0	1.0	49.52840094329717	590.308747553576
bumblebox-01_2023-10-28_06-50-02	1	2023-10-28_06-50-02	32	9	1861.5	1428.0	1883.5	1403.0	1.0	13.45362404707371	179.8544958028401
bumblebox-01_2023-10-28_06-50-02	1	2023-10-28_06-50-02	32	10	1078.75	1546.25	1079.0	1577.0	1.0	0.3535533905932738	928.5609090860523
bumblebox-01_2023-10-28_06-50-02	1	2023-10-28_06-50-02	32	11	2134.75	1369.75	2155.5	1357.5	1.0	6.269968101992227	207.48520882876468
bumblebox-01_2023-10-28_06-50-02	1	2023-10-28_06-50-02	32	13	2352.75	2229.5	2378.0	2231.5	1.0	36.14640369386697	777.1238332212529
bumblebox-01_2023-10-28_06-50-02	1	2023-10-28_06-50-02	33	0	2299.0	1749.0	2310.5	1780.5	1.0	23.860270325375613	326.06713325728646
bumblebox-01_2023-10-28_06-50-02	1	2023-10-28_06-50-02	33	1	1958.5	1852.0	1959.5	1839.0	1.0	68.47672962401168	148.8795457429428
bumblebox-01_2023-10-28_06-50-02	1	2023-10-28_06-50-02	33	6	1614.5	1595.0	1643.5	1612.0	1.0	14.080127840328723	377.6505416924819
bumblebox-01_2023-10-28_06-50-02	1	2023-10-28_06-50-02	33	7	2488.25	1890.25	2513.5	1879.0	1.0	47.50789408087881	544.9760835492003
bumblebox-01_2023-10-28_06-50-02	1	2023-10-28_06-50-02	33	9	1861.25	1418.5	1886.0	1396.5	1.0	9.503288904374106	307.85423257708345
bumblebox-01_2023-10-28_06-50-02	1	2023-10-28_06-50-02	33	10	1078.5	1546.5	1078.0	1577.5	1.0	0.3535533905932738	911.2726473951827
bumblebox-01_2023-10-28_06-50-02	1	2023-10-28_06-50-02	33	11	2137.25	1368.25	2159.0	1356.5	1.0	2.9154759474226504	372.59159161288784
bumblebox-01_2023-10-28_06-50-02	1	2023-10-28_06-50-02	33	13	2371.0	2213.75	2394.5	2213.0	1.0	24.106534383855344	644.7372360238122
bumblebox-01_2023-10-28_06-50-02	1	2023-10-28_06-50-02	34	0	2394.5	1859.25	2400.0	1884.0	1.0	145.86059269041792	507.4945523483629
bumblebox-01_2023-10-28_06-50-02	1	2023-10-28_06-50-02	34	1	1949.75	1788.0	1949.5	1758.0	1.0	64.59537522145065	107.1597903285804
bumblebox-01_2023-10-28_06-50-02	1	2023-10-28_06-50-02	34	6	1614.25	1592.25	1643.0	1608.5	1.0	2.7613402542968153	317.4158453473157
bumblebox-01_2023-10-28_06-50-02	1	2023-10-28_06-50-02	34	9	1865.75	1430.25	1887.0	1404.5	1.0	12.58222953216162	260.7373424246973
bumblebox-01_2023-10-28_06-50-02	1	2023-10-28_06-50-02	34	10	1078.75	1546.25	1078.0	1577.0	1.0	0.3535533905932738	850.3479314914789
bumblebox-01_2023-10-28_06-50-02	1	2023-10-28_06-50-02	34	11	2133.75	1366.75	2155.5	1356.0	1.0	3.8078865529319543	385.37898455247114
bumblebox-01_2023-10-28_06-50-02	1	2023-10-28_06-50-02	34	13	2386.25	2217.75	2410.0	2214.5	1.0	15.765865025427562	708.9750380597591
bumblebox-01_2023-10-28_06-50-02	1	2023-10-28_06-50-02	35	0	2386.25	1866.5	2388.5	1895.0	1.0	10.982941318244398	509.4905919301219
bumblebox-01_2023-10-28_06-50-02	1	2023-10-28_06-50-02	35	1	1922.0	1661.25	1931.0	1628.5	1.0	129.75216761195168	12.337618762739202
bumblebox-01_2023-10-28_06-50-02	1	2023-10-28_06-50-02	35	6	1633.0	1599.75	1660.0	1616.0	1.0	20.19436802675439	291.487445908823
bumblebox-01_2023-10-28_06-50-02	1	2023-10-28_06-50-02	35	9	1860.75	1432.5	1881.5	1406.5	1.0	5.482928049865327	245.39178378874146
bumblebox-01_2023-10-28_06-50-02	1	2023-10-28_06-50-02	35	10	1078.75	1546.25	1078.5	1577.0	1.0	0.0	846.0686041380825
bumblebox-01_2023-10-28_06-50-02	1	2023-10-28_06-50-02	35	11	2133.5	1369.0	2156.0	1358.0	1.0	2.2638462845343543	373.06234261794884
bumblebox-01_2023-10-28_06-50-02	1	2023-10-28_06-50-02	35	13	2394.0	2226.75	2418.0	2219.5	1.0	11.876973520219703	732.844508732645
bumblebox-01_2023-10-28_06-50-02	1	2023-10-28_06-50-02	36	0	2362.25	1904.75	2355.0	1933.5	1.0	45.155979670471105	427.6126519154046
bumblebox-01_2023-10-28_06-50-02	1	2023-10-28_06-50-02	36	1	1929.75	1654.25	1936.0	1622.0	1.0	10.443299287102711	73.23219973566955
bumblebox-01_2023-10-28_06-50-02	1	2023-10-28_06-50-02	36	6	1657.75	1620.0	1682.5	1632.0	1.0	31.978508407991765	338.5770805195251
bumblebox-01_2023-10-28_06-50-02	1	2023-10-28_06-50-02	36	7	2447.5	1837.0	2476.0	1826.5	3.0	67.05315055983574	480.67857511868056
bumblebox-01_2023-10-28_06-50-02	1	2023-10-28_06-50-02	36	9	1872.25	1420.0	1889.0	1391.0	1.0	16.98528775146303	302.7893792772874
bumblebox-01_2023-10-28_06-50-02	1	2023-10-28_06-50-02	36	10	1078.25	1546.5	1077.5	1577.0	1.0	0.5590169943749475	921.3413126812045
bumblebox-01_2023-10-28_06-50-02	1	2023-10-28_06-50-02	36	11	2135.75	1377.25	2158.5	1365.0	1.0	8.551315688243536	355.8349583418203
bumblebox-01_2023-10-28_06-50-02	1	2023-10-28_06-50-02	36	13	2409.75	2243.0	2433.0	2231.0	1.0	22.630178965266712	688.1018289127888
bumblebox-01_2023-10-28_06-50-02	1	2023-10-28_06-50-02	37	0	2344.75	1958.75	2328.5	1983.0	1.0	56.764865894318824	447.43512645165947
bumblebox-01_2023-10-28_06-50-02	1	2023-10-28_06-50-02	37	1	1929.5	1648.5	1937.0	1616.0	1.0	5.755432216610669	70.92462025145076
bumblebox-01_2023-10-28_06-50-02	1	2023-10-28_06-50-02	37	6	1661.75	1620.25	1689.5	1630.5	1.0	4.00780488547035	331.7411997820176
bumblebox-01_2023-10-28_06-50-02	1	2023-10-28_06-50-02	37	7	2470.5	1835.0	2495.0	1826.5	1.0	23.08679276123039	505.52425313511173
bumblebox-01_2023-10-28_06-50-02	1	2023-10-28_06-50-02	37	9	1863.75	1419.0	1878.5	1389.0	1.0	8.558621384311845	298.794853131396
bumblebox-01_2023-10-28_06-50-02	1	2023-10-28_06-50-02	37	10	1078.5	1546.0	1078.0	1576.5	1.0	0.5590169943749475	918.8260624339149
bumblebox-01_2023-10-28_06-50-02	1	2023-10-28_06-50-02	37	11	2133.75	1370.5	2155.5	1358.5	1.0	7.0400639201643616	353.7571843903845
bumblebox-01_2023-10-28_06-50-02	1	2023-10-28_06-50-02	37	13	2403.0	2136.25	2430.5	2132.0	1.0	106.96319460449935	609.6738409861559
bumblebox-01_2023-10-28_06-50-02	1	2023-10-28_06-50-02	38	0	2317.25	1948.75	2295.0	1971.5	1.0	29.261749776799064	418.7707795683845
bumblebox-01_2023-10-28_06-50-02	1	2023-10-28_06-50-02	38	1	1936.75	1619.0	1950.5	1590.0	1.0	30.37782908635836	86.47640687096394
bumblebox-01_2023-10-28_06-50-02	1	2023-10-28_06-50-02	38	6	1664.5	1621.5	1693.5	1631.5	1.0	3.020761493398643	332.61912369151673
bumblebox-01_2023-10-28_06-50-02	1	2023-10-28_06-50-02	38	7	2487.5	1830.75	2510.5	1825.0	1.0	17.523198908875056	517.3042475858018
bumblebox-01_2023-10-28_06-50-02	1	2023-10-28_06-50-02	38	9	1859.5	1433.0	1878.5	1405.0	1.0	14.630874888399532	285.51698757746885
bumblebox-01_2023-10-28_06-50-02	1	2023-10-28_06-50-02	38	10	1078.75	1546.0	1078.0	1576.5	1.0	0.25	922.7115510522844
bumblebox-01_2023-10-28_06-50-02	1	2023-10-28_06-50-02	38	11	2132.75	1361.75	2152.5	1349.5	1.0	8.806957476904268	354.54931366498585
bumblebox-01_2023-10-28_06-50-02	1	2023-10-28_06-50-02	38	13	2448.5	2132.0	2465.0	2107.5	1.0	45.6980579456064	638.7323482455797
bumblebox-01_2023-10-28_06-50-02	1	2023-10-28_06-50-02	39	0	2313.25	1970.5	2295.5	1993.0	1.0	22.114757516192665	543.0266641775637
bumblebox-01_2023-10-28_06-50-02	1	2023-10-28_06-50-02	39	4	2304.0	198.75	2280.0	219.0	7.0	2.3048861143232218	1330.270885903624
bumblebox-01_2023-10-28_06-50-02	1	2023-10-28_06-50-02	39	6	1657.0	1624.0	1684.0	1635.5	1.0	7.905694150420948	400.2872662324053
bumblebox-01_2023-10-28_06-50-02	1	2023-10-28_06-50-02	39	7	2492.5	1822.5	2516.0	1820.0	1.0	9.64689069078737	555.7574689177038
bumblebox-01_2023-10-28_06-50-02	1	2023-10-28_06-50-02	39	9	1836.75	1425.5	1861.0	1403.0	1.0	23.954383732419416	215.6692096888485
bumblebox-01_2023-10-28_06-50-02	1	2023-10-28_06-50-02	39	10	1079.0	1546.0	1078.5	1576.5	1.0	0.25	960.311028004892
bumblebox-01_2023-10-28_06-50-02	1	2023-10-28_06-50-02	39	11	2130.75	1354.5	2148.0	1343.0	1.0	7.520804478245662	174.25705296432767
bumblebox-01_2023-10-28_06-50-02	1	2023-10-28_06-50-02	39	13	2493.25	2076.0	2507.0	2048.5	1.0	71.68376733961462	732.2520411428106
bumblebox-01_2023-10-28_06-50-02	1	2023-10-28_06-50-02	40	0	2290.5	1976.25	2273.0	1998.5	1.0	23.46540006051463	409.6985701309524
bumblebox-01_2023-10-28_06-50-02	1	2023-10-28_06-50-02	40	6	1624.25	1603.0	1653.5	1617.5	1.0	38.9045305844962	381.4441175269563
bumblebox-01_2023-10-28_06-50-02	1	2023-10-28_06-50-02	40	7	2479.75	1834.0	2505.5	1827.5	1.0	17.170104833692776	504.94148226324603
bumblebox-01_2023-10-28_06-50-02	1	2023-10-28_06-50-02	40	9	1856.5	1417.0	1881.0	1395.0	1.0	21.50145343924452	308.2908798223403
bumblebox-01_2023-10-28_06-50-02	1	2023-10-28_06-50-02	40	10	1078.5	1545.5	1078.0	1576.5	1.0	0.7071067811865476	928.267577346673
bumblebox-01_2023-10-28_06-50-02	1	2023-10-28_06-50-02	40	11	2139.25	1366.5	2161.5	1356.0	1.0	14.705441169852742	356.3616348541441
bumblebox-01_2023-10-28_06-50-02	1	2023-10-28_06-50-02	40	13	2496.75	2104.5	2519.5	2085.0	1.0	28.71410803072246	649.2408537857809
bumblebox-01_2023-10-28_06-50-02	1	2023-10-28_06-50-02	41	0	2306.75	2001.25	2291.5	2024.5	1.0	29.81715110469141	429.3069655424488
bumblebox-01_2023-10-28_06-50-02	1	2023-10-28_06-50-02	41	6	1644.5	1613.5	1675.0	1625.0	1.0	22.810359488618325	366.4248207131906
bumblebox-01_2023-10-28_06-50-02	1	2023-10-28_06-50-02	41	7	2490.75	1840.25	2519.5	1836.0	1.0	12.651580928879994	509.8334174222087
bumblebox-01_2023-10-28_06-50-02	1	2023-10-28_06-50-02	41	9	1862.75	1428.75	1883.5	1403.0	1.0	13.308831654206164	304.58901927558924
bumblebox-01_2023-10-28_06-50-02	1	2023-10-28_06-50-02	41	10	1078.5	1546.25	1078.0	1577.0	1.0	0.75	934.7669099943623
bumblebox-01_2023-10-28_06-50-02	1	2023-10-28_06-50-02	41	11	2133.5	1355.75	2153.5	1346.0	1.0	12.19118534023661	369.46152557140636
bumblebox-01_2023-10-28_06-50-02	1	2023-10-28_06-50-02	41	13	2486.5	2117.25	2513.5	2105.0	1.0	16.359248148982886	640.2896367094747
bumblebox-01_2023-10-28_06-50-02	1	2023-10-28_06-50-02	42	0	2309.25	2016.25	2294.0	2039.0	1.0	15.20690632574555	540.1603449925485
bumblebox-01_2023-10-28_06-50-02	1	2023-10-28_06-50-02	42	3	2455.25	1561.5	2436.0	1559.0	21.0		369.89786086044853
bumblebox-01_2023-10-28_06-50-02	1	2023-10-28_06-50-02	42	4	2307.25	198.25	2282.5	218.0	3.0	3.2882366094914763	1343.6834855774557
bumblebox-01_2023-10-28_06-50-02	1	2023-10-28_06-50-02	42	6	1649.25	1616.25	1680.0	1627.0	1.0	5.488624600025037	447.6765678629833
bumblebox-01_2023-10-28_06-50-02	1	2023-10-28_06-50-02	42	7	2509.5	1815.0	2534.5	1801.5	1.0	31.45035770861756	512.899414518656
bumblebox-01_2023-10-28_06-50-02	1	2023-10-28_06-50-02	42	9	1870.25	1430.5	1885.5	1401.5	1.0	7.7014609003746815	236.23501650833094
bumblebox-01_2023-10-28_06-50-02	1	2023-10-28_06-50-02	42	10	1078.75	1546.0	1078.0	1577.0	1.0	0.3535533905932738	1008.7719622955331
bumblebox-01_2023-10-28_06-50-02	1	2023-10-28_06-50-02	42	11	2131.5	1362.25	2151.5	1349.5	1.0	6.800735254367722	167.49866408164522
bumblebox-01_2023-10-28_06-50-02	1	2023-10-28_06-50-02	42	13	2474.5	2168.25	2502.0	2157.5	1.0	52.392747589718944	751.8308927930699
bumblebox-01_2023-10-28_06-50-02	1	2023-10-28_06-50-02	43	0	2283.0	2027.75	2263.0	2046.0	1.0	28.658550207573306	402.05115817400963
bumblebox-01_2023-10-28_06-50-02	1	2023-10-28_06-50-02	43	3	2454.75	1568.25	2435.0	1566.0	1.0	6.768493185340442	405.01208628763476
bumblebox-01_2023-10-28_06-50-02	1	2023-10-28_06-50-02	43	6	1656.25	1619.25	1687.0	1630.0	1.0	7.615773105863909	417.3423085897984
bumblebox-01_2023-10-28_06-50-02	1	2023-10-28_06-50-02	43	7	2557.0	1752.0	2585.5	1742.5	1.0	78.9002534850174	493.2821448360588
bumblebox-01_2023-10-28_06-50-02	1	2023-10-28_06-50-02	43	9	1873.0	1439.5	1890.0	1410.5	1.0	9.410765112359355	315.8719964860173
bumblebox-01_2023-10-28_06-50-02	1	2023-10-28_06-50-02	43	10	1078.75	1545.5	1078.0	1576.5	1.0	0.5	999.3504105988362
bumblebox-01_2023-10-28_06-50-02	1	2023-10-28_06-50-02	43	11	2136.5	1372.25	2157.0	1359.5	1.0	11.180339887498949	323.2130335228802
bumblebox-01_2023-10-28_06-50-02	1	2023-10-28_06-50-02	43	13	2503.75	2180.25	2531.5	2168.0	1.0	31.615858362536986	657.422839608621
bumblebox-01_2023-10-28_06-50-02	1	2023-10-28_06-50-02	44	0	2261.75	2010.5	2236.5	2031.0	1.0	27.370147971832377	403.5766958262859
bumblebox-01_2023-10-28_06-50-02	1	2023-10-28_06-50-02	44	3	2457.75	1574.5	2438.5	1568.0	1.0	6.932712311931024	396.6413990168733
bumblebox-01_2023-10-28_06-50-02	1	2023-10-28_06-50-02	44	6	1625.75	1603.0	1644.5	1622.5	1.0	34.558826658322765	446.8632264620378
bumblebox-01_2023-10-28_06-50-02	1	2023-10-28_06-50-02	44	7	2625.75	1554.25	2651.5	1539.0	1.0	209.36003677875107	565.4178013107321
bumblebox-01_2023-10-28_06-50-02	1	2023-10-28_06-50-02	44	9	1860.5	1441.25	1880.5	1414.5	1.0	12.621905561364338	299.4178352053573
bumblebox-01_2023-10-28_06-50-02	1	2023-10-28_06-50-02	44	10	1079.0	1546.25	1078.5	1577.0	1.0	0.7905694150420949	996.5239472983388
bumblebox-01_2023-10-28_06-50-02	1	2023-10-28_06-50-02	44	11	2135.0	1365.5	2152.0	1350.0	1.0	6.914658342969665	297.4573909218974
bumblebox-01_2023-10-28_06-50-02	1	2023-10-28_06-50-02	44	13	2510.5	2150.0	2537.0	2143.5	1.0	30.993951022739903	662.4626352965596
bumblebox-01_2023-10-28_06-50-02	1	2023-10-28_06-50-02	45	0	2216.5	2012.5	2191.5	2029.0	1.0	45.2941773299836	397.63988424083226
bumblebox-01_2023-10-28_06-50-02	1	2023-10-28_06-50-02	45	3	2459.25	1580.0	2440.0	1572.5	1.0	5.70087712549569	384.7293805898667
bumblebox-01_2023-10-28_06-50-02	1	2023-10-28_06-50-02	45	6	1585.25	1584.0	1591.0	1604.5	1.0	44.73533279187716	496.9662426051316
bumblebox-01_2023-10-28_06-50-02	1	2023-10-28_06-50-02	45	7	2820.5	1483.75	2847.5	1479.0	1.0	207.11787103000069	757.5264389208224
bumblebox-01_2023-10-28_06-50-02	1	2023-10-28_06-50-02	45	9	1856.25	1432.0	1875.5	1405.0	1.0	10.179636535751166	304.408765131792
bumblebox-01_2023-10-28_06-50-02	1	2023-10-28_06-50-02	45	10	1078.75	1545.75	1078.5	1576.5	1.0	0.5590169943749475	1004.7437139211484
bumblebox-01_2023-10-28_06-50-02	1	2023-10-28_06-50-02	45	11	2137.75	1346.75	2149.5	1338.5	1.0	18.950593658247225	298.4091036883133
bumblebox-01_2023-10-28_06-50-02	1	2023-10-28_06-50-02	45	13	2478.75	2130.0	2506.0	2131.5	1.0	37.5241588846439	632.8062075304433
bumblebox-01_2023-10-28_06-50-02	1	2023-10-28_06-50-02	46	0	2245.5	2010.5	2222.5	2031.5	1.0	29.068883707497267	313.3617257747913
bumblebox-01_2023-10-28_06-50-02	1	2023-10-28_06-50-02	46	3	2462.5	1587.0	2442.5	1581.5	1.0	7.7176745202165655	314.56151414398346
bumblebox-01_2023-10-28_06-50-02	1	2023-10-28_06-50-02	46	7	2922.75	1523.25	2950.0	1522.0	1.0	109.61438089958817	773.3303306784378
bumblebox-01_2023-10-28_06-50-02	1	2023-10-28_06-50-02	46	9	1848.5	1428.0	1869.5	1403.0	1.0	8.721381771256205	426.0616498980975
bumblebox-01_2023-10-28_06-50-02	1	2023-10-28_06-50-02	46	10	1078.25	1546.0	1078.5	1576.5	1.0	0.5590169943749475	1104.737303018485
bumblebox-01_2023-10-28_06-50-02	1	2023-10-28_06-50-02	46	13	2470.5	2141.5	2498.0	2139.5	1.0	14.15317985471816	528.3224910165086
bumblebox-01_2023-10-28_06-50-02	1	2023-10-28_06-50-02	47	0	2250.5	2018.75	2228.5	2040.0	1.0	9.64689069078737	366.1025021654957
bumblebox-01_2023-10-28_06-50-02	1	2023-10-28_06-50-02	47	3	2465.5	1600.25	2446.0	1591.5	1.0	13.585378169193525	294.3148325573575
bumblebox-01_2023-10-28_06-50-02	1	2023-10-28_06-50-02	47	7	2991.5	1531.0	3022.0	1523.0	1.0	69.1854392195352	824.3403191247496
bumblebox-01_2023-10-28_06-50-02	1	2023-10-28_06-50-02	47	9	1862.5	1424.25	1879.0	1396.0	1.0	14.493533040635745	393.3286602181177
bumblebox-01_2023-10-28_06-50-02	1	2023-10-28_06-50-02	47	10	1076.75	1542.75	1076.5	1573.5	1.0	3.5794552658190883	1106.803238233095
bumblebox-01_2023-10-28_06-50-02	1	2023-10-28_06-50-02	47	11	2138.0	1339.25	2151.0	1333.5	2.0	7.504165509901817	323.1867095576392
bumblebox-01_2023-10-28_06-50-02	1	2023-10-28_06-50-02	47	13	2456.5	2164.0	2484.5	2160.5	1.0	26.5	576.1255731352396
bumblebox-01_2023-10-28_06-50-02	1	2023-10-28_06-50-02	48	0	2235.5	2024.0	2216.5	2046.5	1.0	15.892215075312818	418.42011483675117
bumblebox-01_2023-10-28_06-50-02	1	2023-10-28_06-50-02	48	3	2470.25	1616.0	2451.5	1606.5	1.0	16.450683876362103	303.73636594915644
bumblebox-01_2023-10-28_06-50-02	1	2023-10-28_06-50-02	48	7	3171.75	1438.75	3190.5	1421.0	1.0	202.48487597842956	1019.902222029151
bumblebox-01_2023-10-28_06-50-02	1	2023-10-28_06-50-02	48	9	1877.75	1435.25	1891.0	1405.0	1.0	18.803257696473768	338.2292750487457
bumblebox-01_2023-10-28_06-50-02	1	2023-10-28_06-50-02	48	10	1077.5	1542.5	1077.0	1573.0	1.0	0.7905694150420949	1091.22103283432
bumblebox-01_2023-10-28_06-50-02	1	2023-10-28_06-50-02	49	0	2273.75	2036.0	2264.0	2058.5	1.0	40.0881840446783	497.05681421996417
bumblebox-01_2023-10-28_06-50-02	1	2023-10-28_06-50-02	49	7	3163.0	1252.75	3152.5	1232.0	1.0	186.20569942942134	1108.020296096827
bumblebox-01_2023-10-28_06-50-02	1	2023-10-28_06-50-02	49	9	1890.25	1447.0	1904.0	1417.0	1.0	17.155538464297763	244.1931388522208
bumblebox-01_2023-10-28_06-50-02	1	2023-10-28_06-50-02	49	10	1078.25	1543.5	1077.5	1574.0	1.0	1.25	1023.4008142279837
bumblebox-01_2023-10-28_06-50-02	1	2023-10-28_06-50-02	50	3	2457.75	1615.75	2438.5	1596.5	2.0	12.502499750049987	360.05158050618246
bumblebox-01_2023-10-28_06-50-02	1	2023-10-28_06-50-02	50	4	2300.25	195.5	2275.0	214.5	8.0	7.520804478245662	1174.1129963189233
bumblebox-01_2023-10-28_06-50-02	1	2023-10-28_06-50-02	50	7	3032.75	1155.75	3015.0	1139.5	1.0	162.40093133969398	859.5469100782109
bumblebox-01_2023-10-28_06-50-02	1	2023-10-28_06-50-02	50	9	1894.25	1453.25	1905.5	1422.0	1.0	7.420411039827915	317.3212341224583
bumblebox-01_2023-10-28_06-50-02	1	2023-10-28_06-50-02	50	10	1078.0	1543.75	1077.5	1575.0	1.0	0.3535533905932738	1135.2460154631683
bumblebox-01_2023-10-28_06-50-02	1	2023-10-28_06-50-02	50	13	2431.75	2227.5	2461.0	2223.0	3.0	68.15286127522454	893.0786377049895
bumblebox-01_2023-10-28_06-50-02	1	2023-10-28_06-50-02	51	3	2454.75	1613.5	2433.5	1594.0	1.0	3.75	411.8875235197711
bumblebox-01_2023-10-28_06-50-02	1	2023-10-28_06-50-02	51	7	2911.5	1141.0	2890.0	1123.5	1.0	122.14387008769617	880.1208834763836
bumblebox-01_2023-10-28_06-50-02	1	2023-10-28_06-50-02	51	9	1886.5	1449.25	1901.0	1418.5	1.0	8.721381771256205	196.51110218318456
bumblebox-01_2023-10-28_06-50-02	1	2023-10-28_06-50-02	51	10	1077.75	1544.0	1077.5	1575.0	1.0	0.3535533905932738	1010.5622912672183
