## Supplementary material for "The BumbleBox: An open-source platform for quantifying behavior in bumblebee colonies": Sample BumbleBox Data Output: bumblebox-01_2023-10-28_06-55-02_raw.csv

filename	colony number	datetime	frame	ID	centroidX	centroidY	frontX	frontY
bumblebox-01_2023-10-28_06-55-02	01	2023-10-28_06-55-02	0	12	2019.75	1958.25	2034.0	1987.5
bumblebox-01_2023-10-28_06-55-02	01	2023-10-28_06-55-02	0	3	2440.0	1918.25	2422.0	1946.0
bumblebox-01_2023-10-28_06-55-02	01	2023-10-28_06-55-02	0	9	1556.0	1558.5	1539.5	1560.0
bumblebox-01_2023-10-28_06-55-02	01	2023-10-28_06-55-02	0	8	1893.0	1551.25	1863.5	1567.5
bumblebox-01_2023-10-28_06-55-02	01	2023-10-28_06-55-02	0	10	1084.5	1530.0	1084.0	1560.5
bumblebox-01_2023-10-28_06-55-02	01	2023-10-28_06-55-02	0	1	1731.0	1189.0	1708.0	1171.0
bumblebox-01_2023-10-28_06-55-02	01	2023-10-28_06-55-02	0	2	1834.0	1098.0	1805.0	1097.0
bumblebox-01_2023-10-28_06-55-02	01	2023-10-28_06-55-02	0	13	2124.25	1498.5	2118.5	1518.5
bumblebox-01_2023-10-28_06-55-02	01	2023-10-28_06-55-02	1	3	2438.0	1929.0	2422.0	1958.5
bumblebox-01_2023-10-28_06-55-02	01	2023-10-28_06-55-02	1	13	2084.75	1574.5	2082.5	1602.0
bumblebox-01_2023-10-28_06-55-02	01	2023-10-28_06-55-02	1	8	1911.25	1567.25	1883.5	1585.0
bumblebox-01_2023-10-28_06-55-02	01	2023-10-28_06-55-02	1	10	1084.75	1529.25	1084.0	1560.5
bumblebox-01_2023-10-28_06-55-02	01	2023-10-28_06-55-02	1	9	1524.5	1534.25	1509.5	1529.0
bumblebox-01_2023-10-28_06-55-02	01	2023-10-28_06-55-02	1	12	2015.75	1962.75	2026.5	1994.0
bumblebox-01_2023-10-28_06-55-02	01	2023-10-28_06-55-02	2	12	2042.0	1991.25	2053.5	2019.5
bumblebox-01_2023-10-28_06-55-02	01	2023-10-28_06-55-02	2	3	2435.5	1925.5	2418.0	1954.0
bumblebox-01_2023-10-28_06-55-02	01	2023-10-28_06-55-02	2	13	2082.5	1579.75	2080.0	1608.0
bumblebox-01_2023-10-28_06-55-02	01	2023-10-28_06-55-02	2	8	1912.5	1562.75	1884.0	1580.5
bumblebox-01_2023-10-28_06-55-02	01	2023-10-28_06-55-02	2	9	1505.25	1558.25	1495.5	1554.5
bumblebox-01_2023-10-28_06-55-02	01	2023-10-28_06-55-02	2	10	1084.75	1529.5	1083.5	1560.5
bumblebox-01_2023-10-28_06-55-02	01	2023-10-28_06-55-02	2	1	1743.0	1171.5	1718.0	1151.5
bumblebox-01_2023-10-28_06-55-02	01	2023-10-28_06-55-02	2	15	1668.75	1081.25	1639.0	1088.0
bumblebox-01_2023-10-28_06-55-02	01	2023-10-28_06-55-02	2	2	1841.75	1099.0	1812.5	1100.0
bumblebox-01_2023-10-28_06-55-02	01	2023-10-28_06-55-02	3	12	2090.25	2009.5	2114.0	2028.0
bumblebox-01_2023-10-28_06-55-02	01	2023-10-28_06-55-02	3	3	2432.25	1922.5	2415.0	1951.5
bumblebox-01_2023-10-28_06-55-02	01	2023-10-28_06-55-02	3	13	2069.25	1589.5	2061.0	1619.5
bumblebox-01_2023-10-28_06-55-02	01	2023-10-28_06-55-02	3	8	1906.0	1560.0	1877.5	1577.0
bumblebox-01_2023-10-28_06-55-02	01	2023-10-28_06-55-02	3	9	1495.25	1546.25	1490.0	1549.5
bumblebox-01_2023-10-28_06-55-02	01	2023-10-28_06-55-02	3	10	1084.25	1529.0	1083.0	1560.5
bumblebox-01_2023-10-28_06-55-02	01	2023-10-28_06-55-02	3	1	1762.25	1207.75	1728.5	1212.0
bumblebox-01_2023-10-28_06-55-02	01	2023-10-28_06-55-02	4	12	2072.0	1991.5	2095.5	2001.5
bumblebox-01_2023-10-28_06-55-02	01	2023-10-28_06-55-02	4	3	2444.5	1910.25	2428.5	1939.0
bumblebox-01_2023-10-28_06-55-02	01	2023-10-28_06-55-02	4	13	2029.75	1678.0	2025.5	1711.0
bumblebox-01_2023-10-28_06-55-02	01	2023-10-28_06-55-02	4	8	1906.25	1558.0	1877.5	1574.5
bumblebox-01_2023-10-28_06-55-02	01	2023-10-28_06-55-02	4	9	1495.0	1542.25	1484.5	1537.0
bumblebox-01_2023-10-28_06-55-02	01	2023-10-28_06-55-02	4	10	1085.0	1529.5	1084.0	1560.5
bumblebox-01_2023-10-28_06-55-02	01	2023-10-28_06-55-02	4	1	1702.25	1238.0	1671.5	1252.0
bumblebox-01_2023-10-28_06-55-02	01	2023-10-28_06-55-02	4	2	1841.75	1097.25	1812.5	1099.5
bumblebox-01_2023-10-28_06-55-02	01	2023-10-28_06-55-02	5	12	2104.0	1997.75	2130.5	1996.0
bumblebox-01_2023-10-28_06-55-02	01	2023-10-28_06-55-02	5	3	2448.5	1925.0	2433.5	1955.0
bumblebox-01_2023-10-28_06-55-02	01	2023-10-28_06-55-02	5	13	2063.75	1681.5	2066.0	1713.5
bumblebox-01_2023-10-28_06-55-02	01	2023-10-28_06-55-02	5	8	1911.5	1561.25	1883.5	1579.5
bumblebox-01_2023-10-28_06-55-02	01	2023-10-28_06-55-02	5	10	1084.5	1529.75	1083.5	1561.0
bumblebox-01_2023-10-28_06-55-02	01	2023-10-28_06-55-02	5	1	1688.25	1239.5	1663.0	1262.0
bumblebox-01_2023-10-28_06-55-02	01	2023-10-28_06-55-02	5	2	1841.0	1097.0	1811.5	1095.5
bumblebox-01_2023-10-28_06-55-02	01	2023-10-28_06-55-02	6	12	2033.5	1985.5	2045.5	1971.5
bumblebox-01_2023-10-28_06-55-02	01	2023-10-28_06-55-02	6	3	2447.25	1925.25	2428.0	1951.0
bumblebox-01_2023-10-28_06-55-02	01	2023-10-28_06-55-02	6	13	2089.25	1635.75	2112.0	1643.5
bumblebox-01_2023-10-28_06-55-02	01	2023-10-28_06-55-02	6	8	1908.5	1560.5	1881.0	1578.5
bumblebox-01_2023-10-28_06-55-02	01	2023-10-28_06-55-02	6	10	1084.5	1529.5	1083.5	1561.0
bumblebox-01_2023-10-28_06-55-02	01	2023-10-28_06-55-02	6	1	1680.75	1240.75	1659.0	1266.0
bumblebox-01_2023-10-28_06-55-02	01	2023-10-28_06-55-02	6	15	1566.25	1105.5	1575.0	1106.5
bumblebox-01_2023-10-28_06-55-02	01	2023-10-28_06-55-02	7	0	2333.0	2112.75	2330.5	2098.0
bumblebox-01_2023-10-28_06-55-02	01	2023-10-28_06-55-02	7	12	2023.0	1948.75	2009.0	1920.5
bumblebox-01_2023-10-28_06-55-02	01	2023-10-28_06-55-02	7	3	2459.0	1919.75	2442.0	1946.0
bumblebox-01_2023-10-28_06-55-02	01	2023-10-28_06-55-02	7	8	1909.0	1563.25	1881.5	1581.0
bumblebox-01_2023-10-28_06-55-02	01	2023-10-28_06-55-02	7	10	1084.5	1529.75	1083.5	1560.5
bumblebox-01_2023-10-28_06-55-02	01	2023-10-28_06-55-02	7	1	1681.0	1227.75	1660.0	1254.0
bumblebox-01_2023-10-28_06-55-02	01	2023-10-28_06-55-02	7	15	1583.0	1089.75	1600.5	1085.5
bumblebox-01_2023-10-28_06-55-02	01	2023-10-28_06-55-02	7	13	2257.75	1660.75	2288.5	1671.0
bumblebox-01_2023-10-28_06-55-02	01	2023-10-28_06-55-02	8	3	2469.0	1918.25	2457.5	1945.0
bumblebox-01_2023-10-28_06-55-02	01	2023-10-28_06-55-02	8	12	1984.25	1899.25	1972.0	1887.0
bumblebox-01_2023-10-28_06-55-02	01	2023-10-28_06-55-02	8	13	2273.25	1630.75	2304.5	1636.5
bumblebox-01_2023-10-28_06-55-02	01	2023-10-28_06-55-02	8	10	1084.25	1529.5	1083.0	1560.5
bumblebox-01_2023-10-28_06-55-02	01	2023-10-28_06-55-02	8	1	1685.5	1223.75	1664.0	1249.5
bumblebox-01_2023-10-28_06-55-02	01	2023-10-28_06-55-02	8	15	1598.5	1091.25	1617.0	1089.5
bumblebox-01_2023-10-28_06-55-02	01	2023-10-28_06-55-02	8	0	2331.5	2067.5	2320.0	2046.0
bumblebox-01_2023-10-28_06-55-02	01	2023-10-28_06-55-02	9	0	2326.75	2063.0	2322.0	2036.5
bumblebox-01_2023-10-28_06-55-02	01	2023-10-28_06-55-02	9	13	2225.75	1626.5	2251.5	1647.0
bumblebox-01_2023-10-28_06-55-02	01	2023-10-28_06-55-02	9	10	1085.0	1529.75	1084.0	1560.5
bumblebox-01_2023-10-28_06-55-02	01	2023-10-28_06-55-02	9	1	1673.75	1245.5	1653.5	1272.5
bumblebox-01_2023-10-28_06-55-02	01	2023-10-28_06-55-02	9	15	1609.0	1086.5	1627.0	1087.5
bumblebox-01_2023-10-28_06-55-02	01	2023-10-28_06-55-02	9	8	1902.75	1560.0	1875.0	1577.5
bumblebox-01_2023-10-28_06-55-02	01	2023-10-28_06-55-02	10	0	2305.75	2045.25	2296.0	2017.0
bumblebox-01_2023-10-28_06-55-02	01	2023-10-28_06-55-02	10	12	1976.25	1938.0	1967.0	1936.0
bumblebox-01_2023-10-28_06-55-02	01	2023-10-28_06-55-02	10	13	2208.25	1642.0	2222.0	1670.5
bumblebox-01_2023-10-28_06-55-02	01	2023-10-28_06-55-02	10	8	1899.25	1559.25	1871.5	1577.0
bumblebox-01_2023-10-28_06-55-02	01	2023-10-28_06-55-02	10	10	1084.25	1529.75	1083.5	1561.0
bumblebox-01_2023-10-28_06-55-02	01	2023-10-28_06-55-02	10	1	1690.75	1237.5	1675.0	1267.0
bumblebox-01_2023-10-28_06-55-02	01	2023-10-28_06-55-02	11	0	2269.5	2002.0	2259.0	1970.5
bumblebox-01_2023-10-28_06-55-02	01	2023-10-28_06-55-02	11	12	1977.25	1925.0	1969.5	1943.0
bumblebox-01_2023-10-28_06-55-02	01	2023-10-28_06-55-02	11	13	2134.0	1601.25	2127.0	1629.0
bumblebox-01_2023-10-28_06-55-02	01	2023-10-28_06-55-02	11	8	1896.25	1560.5	1868.5	1577.5
bumblebox-01_2023-10-28_06-55-02	01	2023-10-28_06-55-02	11	10	1084.5	1529.0	1083.5	1560.0
bumblebox-01_2023-10-28_06-55-02	01	2023-10-28_06-55-02	11	1	1701.5	1342.75	1701.0	1376.5
bumblebox-01_2023-10-28_06-55-02	01	2023-10-28_06-55-02	11	6	1467.25	1310.75	1480.5	1298.5
bumblebox-01_2023-10-28_06-55-02	01	2023-10-28_06-55-02	11	15	1603.0	1107.5	1604.0	1123.0
bumblebox-01_2023-10-28_06-55-02	01	2023-10-28_06-55-02	11	2	1838.5	1100.25	1807.5	1101.0
bumblebox-01_2023-10-28_06-55-02	01	2023-10-28_06-55-02	12	12	2000.75	2020.5	2003.5	2039.0
bumblebox-01_2023-10-28_06-55-02	01	2023-10-28_06-55-02	12	0	2276.75	1950.0	2270.5	1916.5
bumblebox-01_2023-10-28_06-55-02	01	2023-10-28_06-55-02	12	3	2460.25	1937.75	2442.5	1960.5
bumblebox-01_2023-10-28_06-55-02	01	2023-10-28_06-55-02	12	13	2038.5	1636.5	2017.0	1660.0
bumblebox-01_2023-10-28_06-55-02	01	2023-10-28_06-55-02	12	8	1891.0	1565.25	1862.0	1581.0
bumblebox-01_2023-10-28_06-55-02	01	2023-10-28_06-55-02	12	10	1085.0	1529.5	1084.0	1560.5
bumblebox-01_2023-10-28_06-55-02	01	2023-10-28_06-55-02	12	1	1711.0	1395.25	1705.5	1426.5
bumblebox-01_2023-10-28_06-55-02	01	2023-10-28_06-55-02	12	6	1476.75	1303.75	1492.5	1290.5
bumblebox-01_2023-10-28_06-55-02	01	2023-10-28_06-55-02	12	15	1591.75	1121.75	1586.0	1137.5
bumblebox-01_2023-10-28_06-55-02	01	2023-10-28_06-55-02	12	2	1848.75	1101.0	1818.0	1099.0
bumblebox-01_2023-10-28_06-55-02	01	2023-10-28_06-55-02	13	3	2457.25	1938.25	2439.5	1963.0
bumblebox-01_2023-10-28_06-55-02	01	2023-10-28_06-55-02	13	0	2241.25	1897.75	2238.0	1865.0
bumblebox-01_2023-10-28_06-55-02	01	2023-10-28_06-55-02	13	8	1917.0	1555.5	1888.0	1572.0
bumblebox-01_2023-10-28_06-55-02	01	2023-10-28_06-55-02	13	10	1084.75	1529.75	1084.0	1560.5
bumblebox-01_2023-10-28_06-55-02	01	2023-10-28_06-55-02	13	6	1468.5	1362.25	1482.5	1369.5
bumblebox-01_2023-10-28_06-55-02	01	2023-10-28_06-55-02	13	15	1567.5	1185.25	1561.5	1210.5
bumblebox-01_2023-10-28_06-55-02	01	2023-10-28_06-55-02	13	2	1838.5	1102.0	1808.5	1100.5
bumblebox-01_2023-10-28_06-55-02	01	2023-10-28_06-55-02	13	1	1773.25	1391.0	1757.5	1418.5
bumblebox-01_2023-10-28_06-55-02	01	2023-10-28_06-55-02	14	3	2455.25	1933.5	2437.0	1956.0
bumblebox-01_2023-10-28_06-55-02	01	2023-10-28_06-55-02	14	0	2280.25	1887.25	2273.5	1854.5
bumblebox-01_2023-10-28_06-55-02	01	2023-10-28_06-55-02	14	8	1922.0	1561.0	1892.0	1577.0
bumblebox-01_2023-10-28_06-55-02	01	2023-10-28_06-55-02	14	10	1086.75	1527.75	1084.5	1559.0
bumblebox-01_2023-10-28_06-55-02	01	2023-10-28_06-55-02	14	1	1756.75	1453.0	1744.5	1482.0
bumblebox-01_2023-10-28_06-55-02	01	2023-10-28_06-55-02	14	6	1508.5	1379.25	1532.0	1385.0
bumblebox-01_2023-10-28_06-55-02	01	2023-10-28_06-55-02	14	15	1602.75	1195.0	1596.0	1220.5
bumblebox-01_2023-10-28_06-55-02	01	2023-10-28_06-55-02	14	2	1834.5	1099.25	1806.5	1101.0
bumblebox-01_2023-10-28_06-55-02	01	2023-10-28_06-55-02	15	12	1999.25	2029.25	1997.0	2043.5
bumblebox-01_2023-10-28_06-55-02	01	2023-10-28_06-55-02	15	3	2449.5	1929.0	2429.5	1951.0
bumblebox-01_2023-10-28_06-55-02	01	2023-10-28_06-55-02	15	0	2223.75	1892.5	2208.5	1863.0
bumblebox-01_2023-10-28_06-55-02	01	2023-10-28_06-55-02	15	8	1913.0	1561.25	1883.5	1576.0
bumblebox-01_2023-10-28_06-55-02	01	2023-10-28_06-55-02	15	10	1082.25	1527.25	1077.5	1558.0
bumblebox-01_2023-10-28_06-55-02	01	2023-10-28_06-55-02	15	1	1800.0	1350.5	1787.5	1382.0
bumblebox-01_2023-10-28_06-55-02	01	2023-10-28_06-55-02	15	15	1598.25	1206.75	1595.5	1232.0
bumblebox-01_2023-10-28_06-55-02	01	2023-10-28_06-55-02	15	2	1828.75	1102.75	1800.5	1107.0
bumblebox-01_2023-10-28_06-55-02	01	2023-10-28_06-55-02	16	3	2464.0	1928.25	2447.5	1952.0
bumblebox-01_2023-10-28_06-55-02	01	2023-10-28_06-55-02	16	0	2182.5	1857.0	2171.5	1825.0
bumblebox-01_2023-10-28_06-55-02	01	2023-10-28_06-55-02	16	8	1903.75	1557.75	1874.0	1572.0
bumblebox-01_2023-10-28_06-55-02	01	2023-10-28_06-55-02	16	10	1085.0	1532.75	1082.0	1564.0
bumblebox-01_2023-10-28_06-55-02	01	2023-10-28_06-55-02	16	6	1544.0	1402.5	1573.0	1409.0
bumblebox-01_2023-10-28_06-55-02	01	2023-10-28_06-55-02	16	1	1755.75	1277.75	1761.5	1311.5
bumblebox-01_2023-10-28_06-55-02	01	2023-10-28_06-55-02	17	3	2467.0	1928.5	2452.0	1952.5
bumblebox-01_2023-10-28_06-55-02	01	2023-10-28_06-55-02	17	0	2184.25	1855.0	2173.0	1824.0
bumblebox-01_2023-10-28_06-55-02	01	2023-10-28_06-55-02	17	8	1906.25	1561.75	1877.0	1577.0
bumblebox-01_2023-10-28_06-55-02	01	2023-10-28_06-55-02	17	10	1088.5	1535.5	1085.0	1566.5
bumblebox-01_2023-10-28_06-55-02	01	2023-10-28_06-55-02	17	6	1571.0	1422.75	1601.5	1428.5
bumblebox-01_2023-10-28_06-55-02	01	2023-10-28_06-55-02	17	1	1759.0	1269.25	1774.5	1299.5
bumblebox-01_2023-10-28_06-55-02	01	2023-10-28_06-55-02	17	12	1991.25	2024.25	1982.0	2025.0
bumblebox-01_2023-10-28_06-55-02	01	2023-10-28_06-55-02	17	2	1832.25	1095.75	1804.0	1096.5
bumblebox-01_2023-10-28_06-55-02	01	2023-10-28_06-55-02	18	12	1971.5	2047.5	1961.0	2060.5
bumblebox-01_2023-10-28_06-55-02	01	2023-10-28_06-55-02	18	0	2152.25	1852.25	2136.5	1823.0
bumblebox-01_2023-10-28_06-55-02	01	2023-10-28_06-55-02	18	10	1095.25	1543.25	1093.0	1574.5
bumblebox-01_2023-10-28_06-55-02	01	2023-10-28_06-55-02	18	8	1941.75	1527.5	1910.0	1540.5
bumblebox-01_2023-10-28_06-55-02	01	2023-10-28_06-55-02	18	6	1613.5	1446.25	1646.0	1445.0
bumblebox-01_2023-10-28_06-55-02	01	2023-10-28_06-55-02	18	1	1780.25	1311.5	1792.0	1343.0
bumblebox-01_2023-10-28_06-55-02	01	2023-10-28_06-55-02	18	15	1556.5	1251.5	1560.0	1276.5
bumblebox-01_2023-10-28_06-55-02	01	2023-10-28_06-55-02	19	12	1959.5	2089.0	1950.5	2109.0
bumblebox-01_2023-10-28_06-55-02	01	2023-10-28_06-55-02	19	0	2043.75	1827.25	2034.0	1797.0
bumblebox-01_2023-10-28_06-55-02	01	2023-10-28_06-55-02	19	10	1100.75	1551.75	1102.0	1582.5
bumblebox-01_2023-10-28_06-55-02	01	2023-10-28_06-55-02	19	8	1916.5	1538.25	1883.5	1543.5
bumblebox-01_2023-10-28_06-55-02	01	2023-10-28_06-55-02	19	6	1624.0	1470.0	1656.0	1476.0
bumblebox-01_2023-10-28_06-55-02	01	2023-10-28_06-55-02	19	1	1767.25	1311.5	1779.0	1342.5
bumblebox-01_2023-10-28_06-55-02	01	2023-10-28_06-55-02	19	15	1561.0	1250.5	1563.5	1276.5
bumblebox-01_2023-10-28_06-55-02	01	2023-10-28_06-55-02	19	2	1831.75	1100.75	1803.5	1102.0
bumblebox-01_2023-10-28_06-55-02	01	2023-10-28_06-55-02	20	12	1998.75	2135.75	1991.0	2162.0
bumblebox-01_2023-10-28_06-55-02	01	2023-10-28_06-55-02	20	0	2051.75	1854.0	2031.5	1833.5
bumblebox-01_2023-10-28_06-55-02	01	2023-10-28_06-55-02	20	8	1878.0	1581.5	1845.0	1575.5
bumblebox-01_2023-10-28_06-55-02	01	2023-10-28_06-55-02	20	10	1110.0	1566.5	1111.0	1597.5
bumblebox-01_2023-10-28_06-55-02	01	2023-10-28_06-55-02	20	6	1579.5	1461.25	1608.5	1458.0
bumblebox-01_2023-10-28_06-55-02	01	2023-10-28_06-55-02	20	1	1779.5	1284.0	1809.0	1300.5
bumblebox-01_2023-10-28_06-55-02	01	2023-10-28_06-55-02	20	15	1549.5	1252.0	1550.5	1277.5
bumblebox-01_2023-10-28_06-55-02	01	2023-10-28_06-55-02	20	2	1825.5	1102.5	1797.0	1105.5
bumblebox-01_2023-10-28_06-55-02	01	2023-10-28_06-55-02	21	12	1958.5	2209.25	1938.5	2232.0
bumblebox-01_2023-10-28_06-55-02	01	2023-10-28_06-55-02	21	3	2455.75	1938.25	2436.0	1962.5
bumblebox-01_2023-10-28_06-55-02	01	2023-10-28_06-55-02	21	0	2026.75	1844.0	2010.5	1825.5
bumblebox-01_2023-10-28_06-55-02	01	2023-10-28_06-55-02	21	10	1117.5	1570.5	1121.5	1601.0
bumblebox-01_2023-10-28_06-55-02	01	2023-10-28_06-55-02	21	6	1578.5	1468.25	1606.0	1470.5
bumblebox-01_2023-10-28_06-55-02	01	2023-10-28_06-55-02	21	1	1791.25	1309.5	1824.0	1315.5
bumblebox-01_2023-10-28_06-55-02	01	2023-10-28_06-55-02	21	15	1529.0	1223.0	1522.5	1247.0
bumblebox-01_2023-10-28_06-55-02	01	2023-10-28_06-55-02	21	2	1826.0	1100.75	1797.5	1105.0
bumblebox-01_2023-10-28_06-55-02	01	2023-10-28_06-55-02	22	12	1953.0	2323.75	1954.5	2354.5
bumblebox-01_2023-10-28_06-55-02	01	2023-10-28_06-55-02	22	0	2013.25	1838.25	1998.5	1820.5
bumblebox-01_2023-10-28_06-55-02	01	2023-10-28_06-55-02	22	10	1113.25	1576.75	1117.0	1607.5
bumblebox-01_2023-10-28_06-55-02	01	2023-10-28_06-55-02	22	6	1650.0	1474.0	1683.0	1473.0
bumblebox-01_2023-10-28_06-55-02	01	2023-10-28_06-55-02	22	1	1866.25	1276.0	1897.0	1271.0
bumblebox-01_2023-10-28_06-55-02	01	2023-10-28_06-55-02	22	15	1520.75	1207.25	1506.5	1235.5
bumblebox-01_2023-10-28_06-55-02	01	2023-10-28_06-55-02	22	2	1825.25	1097.25	1797.0	1098.5
bumblebox-01_2023-10-28_06-55-02	01	2023-10-28_06-55-02	23	12	1997.25	2399.0	2005.0	2427.0
bumblebox-01_2023-10-28_06-55-02	01	2023-10-28_06-55-02	23	3	2442.75	1937.75	2421.0	1958.5
bumblebox-01_2023-10-28_06-55-02	01	2023-10-28_06-55-02	23	0	2013.5	1838.75	1998.5	1822.0
bumblebox-01_2023-10-28_06-55-02	01	2023-10-28_06-55-02	23	10	1108.5	1584.5	1110.5	1615.0
bumblebox-01_2023-10-28_06-55-02	01	2023-10-28_06-55-02	23	8	1963.0	1555.5	1937.5	1545.0
bumblebox-01_2023-10-28_06-55-02	01	2023-10-28_06-55-02	23	6	1596.75	1446.5	1626.5	1439.5
bumblebox-01_2023-10-28_06-55-02	01	2023-10-28_06-55-02	23	1	2042.0	1240.75	2063.0	1233.5
bumblebox-01_2023-10-28_06-55-02	01	2023-10-28_06-55-02	23	15	1514.25	1217.25	1497.0	1240.0
bumblebox-01_2023-10-28_06-55-02	01	2023-10-28_06-55-02	23	2	1836.25	1097.5	1809.0	1097.0
bumblebox-01_2023-10-28_06-55-02	01	2023-10-28_06-55-02	24	12	2021.75	2409.75	2030.0	2437.0
bumblebox-01_2023-10-28_06-55-02	01	2023-10-28_06-55-02	24	3	2441.5	1937.25	2418.5	1957.0
bumblebox-01_2023-10-28_06-55-02	01	2023-10-28_06-55-02	24	0	2004.0	1841.0	1990.5	1825.0
bumblebox-01_2023-10-28_06-55-02	01	2023-10-28_06-55-02	24	10	1107.0	1583.0	1109.0	1613.5
bumblebox-01_2023-10-28_06-55-02	01	2023-10-28_06-55-02	24	8	1958.75	1546.0	1935.5	1530.5
bumblebox-01_2023-10-28_06-55-02	01	2023-10-28_06-55-02	24	6	1615.0	1426.75	1646.0	1422.5
bumblebox-01_2023-10-28_06-55-02	01	2023-10-28_06-55-02	24	1	2044.25	1232.75	2062.5	1218.0
bumblebox-01_2023-10-28_06-55-02	01	2023-10-28_06-55-02	24	2	1835.0	1098.5	1807.0	1097.5
bumblebox-01_2023-10-28_06-55-02	01	2023-10-28_06-55-02	25	12	2025.0	2409.75	2035.5	2434.5
bumblebox-01_2023-10-28_06-55-02	01	2023-10-28_06-55-02	25	3	2442.0	1937.0	2418.0	1956.0
bumblebox-01_2023-10-28_06-55-02	01	2023-10-28_06-55-02	25	0	1996.0	1824.25	1986.5	1804.0
bumblebox-01_2023-10-28_06-55-02	01	2023-10-28_06-55-02	25	10	1104.0	1580.0	1104.0	1610.5
bumblebox-01_2023-10-28_06-55-02	01	2023-10-28_06-55-02	25	8	1927.75	1516.0	1914.0	1489.0
bumblebox-01_2023-10-28_06-55-02	01	2023-10-28_06-55-02	25	6	1674.5	1425.5	1706.5	1418.5
bumblebox-01_2023-10-28_06-55-02	01	2023-10-28_06-55-02	25	1	1997.5	1247.0	2027.0	1242.0
bumblebox-01_2023-10-28_06-55-02	01	2023-10-28_06-55-02	26	12	2021.25	2411.0	2027.0	2436.0
bumblebox-01_2023-10-28_06-55-02	01	2023-10-28_06-55-02	26	3	2441.25	1938.25	2417.0	1956.5
bumblebox-01_2023-10-28_06-55-02	01	2023-10-28_06-55-02	26	10	1102.75	1577.75	1103.0	1608.5
bumblebox-01_2023-10-28_06-55-02	01	2023-10-28_06-55-02	26	8	2004.25	1550.25	2010.5	1522.5
bumblebox-01_2023-10-28_06-55-02	01	2023-10-28_06-55-02	26	6	1725.75	1406.25	1758.5	1398.5
bumblebox-01_2023-10-28_06-55-02	01	2023-10-28_06-55-02	26	1	2096.25	1267.25	2117.5	1277.0
bumblebox-01_2023-10-28_06-55-02	01	2023-10-28_06-55-02	26	2	1825.5	1091.75	1796.5	1092.5
bumblebox-01_2023-10-28_06-55-02	01	2023-10-28_06-55-02	27	12	2051.75	2421.0	2062.5	2445.5
bumblebox-01_2023-10-28_06-55-02	01	2023-10-28_06-55-02	27	3	2441.5	1937.5	2417.5	1956.0
bumblebox-01_2023-10-28_06-55-02	01	2023-10-28_06-55-02	27	10	1109.5	1584.25	1111.5	1615.0
bumblebox-01_2023-10-28_06-55-02	01	2023-10-28_06-55-02	27	8	2024.5	1529.5	2047.5	1505.5
bumblebox-01_2023-10-28_06-55-02	01	2023-10-28_06-55-02	27	6	1787.25	1386.75	1817.0	1376.0
bumblebox-01_2023-10-28_06-55-02	01	2023-10-28_06-55-02	27	1	2080.0	1184.25	2101.5	1195.5
bumblebox-01_2023-10-28_06-55-02	01	2023-10-28_06-55-02	27	2	1839.5	1096.0	1812.5	1095.0
bumblebox-01_2023-10-28_06-55-02	01	2023-10-28_06-55-02	28	12	2021.5	2412.75	2027.0	2436.5
bumblebox-01_2023-10-28_06-55-02	01	2023-10-28_06-55-02	28	3	2440.0	1936.5	2416.5	1954.5
bumblebox-01_2023-10-28_06-55-02	01	2023-10-28_06-55-02	28	10	1108.25	1585.0	1108.5	1615.5
bumblebox-01_2023-10-28_06-55-02	01	2023-10-28_06-55-02	28	8	2035.5	1481.75	2063.5	1477.0
bumblebox-01_2023-10-28_06-55-02	01	2023-10-28_06-55-02	28	6	1784.25	1394.25	1815.5	1390.5
bumblebox-01_2023-10-28_06-55-02	01	2023-10-28_06-55-02	28	1	2102.25	1194.5	2118.5	1209.5
bumblebox-01_2023-10-28_06-55-02	01	2023-10-28_06-55-02	29	12	1995.75	2430.0	1995.5	2456.5
bumblebox-01_2023-10-28_06-55-02	01	2023-10-28_06-55-02	29	3	2438.5	1934.25	2414.5	1953.0
bumblebox-01_2023-10-28_06-55-02	01	2023-10-28_06-55-02	29	10	1097.5	1567.5	1093.5	1598.0
bumblebox-01_2023-10-28_06-55-02	01	2023-10-28_06-55-02	29	8	2015.0	1449.25	2044.0	1454.5
bumblebox-01_2023-10-28_06-55-02	01	2023-10-28_06-55-02	29	6	1765.5	1352.0	1795.5	1341.0
bumblebox-01_2023-10-28_06-55-02	01	2023-10-28_06-55-02	29	1	2118.0	1193.25	2131.0	1208.5
bumblebox-01_2023-10-28_06-55-02	01	2023-10-28_06-55-02	30	12	1995.25	2421.5	2003.0	2446.5
bumblebox-01_2023-10-28_06-55-02	01	2023-10-28_06-55-02	30	3	2438.5	1934.0	2414.5	1953.5
bumblebox-01_2023-10-28_06-55-02	01	2023-10-28_06-55-02	30	10	1101.25	1567.75	1096.0	1598.0
bumblebox-01_2023-10-28_06-55-02	01	2023-10-28_06-55-02	30	8	1975.75	1487.25	1980.5	1514.5
bumblebox-01_2023-10-28_06-55-02	01	2023-10-28_06-55-02	30	6	1732.5	1282.25	1750.5	1256.0
bumblebox-01_2023-10-28_06-55-02	01	2023-10-28_06-55-02	30	1	2102.75	1206.0	2120.0	1220.0
bumblebox-01_2023-10-28_06-55-02	01	2023-10-28_06-55-02	30	2	1835.0	1096.75	1805.5	1096.5
bumblebox-01_2023-10-28_06-55-02	01	2023-10-28_06-55-02	31	12	1981.5	2421.25	1987.0	2447.0
bumblebox-01_2023-10-28_06-55-02	01	2023-10-28_06-55-02	31	10	1098.5	1593.5	1092.5	1622.5
bumblebox-01_2023-10-28_06-55-02	01	2023-10-28_06-55-02	31	8	1987.75	1542.0	1995.5	1560.5
bumblebox-01_2023-10-28_06-55-02	01	2023-10-28_06-55-02	31	6	1741.25	1226.5	1761.5	1204.5
bumblebox-01_2023-10-28_06-55-02	01	2023-10-28_06-55-02	31	1	2098.75	1214.25	2117.0	1230.0
bumblebox-01_2023-10-28_06-55-02	01	2023-10-28_06-55-02	31	3	2435.5	1928.75	2412.0	1949.0
bumblebox-01_2023-10-28_06-55-02	01	2023-10-28_06-55-02	32	12	1984.0	2421.25	1988.0	2446.0
bumblebox-01_2023-10-28_06-55-02	01	2023-10-28_06-55-02	32	3	2462.5	1913.25	2449.0	1939.5
bumblebox-01_2023-10-28_06-55-02	01	2023-10-28_06-55-02	32	10	1111.75	1589.25	1105.5	1619.0
bumblebox-01_2023-10-28_06-55-02	01	2023-10-28_06-55-02	32	1	2106.75	1236.5	2125.0	1235.0
bumblebox-01_2023-10-28_06-55-02	01	2023-10-28_06-55-02	32	6	1764.25	1209.75	1777.5	1191.5
bumblebox-01_2023-10-28_06-55-02	01	2023-10-28_06-55-02	32	2	1829.25	1092.5	1799.5	1093.5
bumblebox-01_2023-10-28_06-55-02	01	2023-10-28_06-55-02	33	12	2002.0	2392.25	2014.5	2419.0
bumblebox-01_2023-10-28_06-55-02	01	2023-10-28_06-55-02	33	10	1111.5	1587.75	1106.5	1617.5
bumblebox-01_2023-10-28_06-55-02	01	2023-10-28_06-55-02	33	8	1947.5	1570.0	1953.0	1585.5
bumblebox-01_2023-10-28_06-55-02	01	2023-10-28_06-55-02	33	6	1807.75	1203.25	1815.5	1187.5
bumblebox-01_2023-10-28_06-55-02	01	2023-10-28_06-55-02	34	12	2009.75	2360.75	2033.5	2379.5
bumblebox-01_2023-10-28_06-55-02	01	2023-10-28_06-55-02	34	3	2468.0	1918.25	2456.5	1945.5
bumblebox-01_2023-10-28_06-55-02	01	2023-10-28_06-55-02	34	10	1109.75	1587.75	1104.0	1617.5
bumblebox-01_2023-10-28_06-55-02	01	2023-10-28_06-55-02	34	6	1786.75	1191.25	1800.0	1177.0
bumblebox-01_2023-10-28_06-55-02	01	2023-10-28_06-55-02	35	12	2005.5	2365.5	2024.5	2389.0
bumblebox-01_2023-10-28_06-55-02	01	2023-10-28_06-55-02	35	10	1109.75	1591.0	1104.5	1621.0
bumblebox-01_2023-10-28_06-55-02	01	2023-10-28_06-55-02	35	8	1939.75	1517.25	1940.0	1542.0
bumblebox-01_2023-10-28_06-55-02	01	2023-10-28_06-55-02	35	6	1755.75	1167.75	1780.5	1160.5
bumblebox-01_2023-10-28_06-55-02	01	2023-10-28_06-55-02	36	12	2044.5	2384.5	2068.0	2403.5
bumblebox-01_2023-10-28_06-55-02	01	2023-10-28_06-55-02	36	3	2462.25	1917.5	2449.5	1940.0
bumblebox-01_2023-10-28_06-55-02	01	2023-10-28_06-55-02	36	10	1116.5	1592.25	1113.0	1622.5
bumblebox-01_2023-10-28_06-55-02	01	2023-10-28_06-55-02	36	8	1902.0	1438.0	1889.0	1467.5
bumblebox-01_2023-10-28_06-55-02	01	2023-10-28_06-55-02	36	6	1774.25	1166.0	1795.5	1156.0
bumblebox-01_2023-10-28_06-55-02	01	2023-10-28_06-55-02	37	12	2119.25	2465.25	2136.0	2489.5
bumblebox-01_2023-10-28_06-55-02	01	2023-10-28_06-55-02	37	3	2447.0	1918.75	2431.0	1946.0
bumblebox-01_2023-10-28_06-55-02	01	2023-10-28_06-55-02	37	10	1121.25	1590.5	1120.0	1621.5
bumblebox-01_2023-10-28_06-55-02	01	2023-10-28_06-55-02	37	8	1881.75	1514.25	1861.0	1537.5
bumblebox-01_2023-10-28_06-55-02	01	2023-10-28_06-55-02	37	6	1733.75	1159.0	1753.0	1145.5
bumblebox-01_2023-10-28_06-55-02	01	2023-10-28_06-55-02	38	12	2146.75	2682.5	2152.0	2711.5
bumblebox-01_2023-10-28_06-55-02	01	2023-10-28_06-55-02	38	3	2442.75	1921.0	2428.5	1951.0
bumblebox-01_2023-10-28_06-55-02	01	2023-10-28_06-55-02	38	10	1125.75	1592.5	1125.0	1623.5
bumblebox-01_2023-10-28_06-55-02	01	2023-10-28_06-55-02	38	8	1907.5	1538.75	1893.0	1565.5
bumblebox-01_2023-10-28_06-55-02	01	2023-10-28_06-55-02	38	6	1675.75	1126.75	1662.5	1124.5
bumblebox-01_2023-10-28_06-55-02	01	2023-10-28_06-55-02	39	12	2188.5	2876.25	2197.0	2905.0
bumblebox-01_2023-10-28_06-55-02	01	2023-10-28_06-55-02	39	3	2440.5	1919.0	2431.0	1951.0
bumblebox-01_2023-10-28_06-55-02	01	2023-10-28_06-55-02	39	10	1125.75	1609.5	1126.5	1640.0
bumblebox-01_2023-10-28_06-55-02	01	2023-10-28_06-55-02	39	6	1638.25	1142.5	1618.0	1148.0
bumblebox-01_2023-10-28_06-55-02	01	2023-10-28_06-55-02	40	12	2156.75	2905.0	2174.0	2929.5
bumblebox-01_2023-10-28_06-55-02	01	2023-10-28_06-55-02	40	3	2446.5	1927.5	2434.5	1959.0
bumblebox-01_2023-10-28_06-55-02	01	2023-10-28_06-55-02	40	10	1126.75	1612.25	1125.5	1642.5
bumblebox-01_2023-10-28_06-55-02	01	2023-10-28_06-55-02	40	8	1917.25	1573.75	1898.5	1597.0
bumblebox-01_2023-10-28_06-55-02	01	2023-10-28_06-55-02	41	12	2297.25	2855.25	2326.5	2849.5
bumblebox-01_2023-10-28_06-55-02	01	2023-10-28_06-55-02	41	3	2443.0	1932.5	2425.0	1960.0
bumblebox-01_2023-10-28_06-55-02	01	2023-10-28_06-55-02	41	10	1134.5	1607.75	1136.5	1638.5
bumblebox-01_2023-10-28_06-55-02	01	2023-10-28_06-55-02	42	12	2390.75	2694.0	2413.0	2673.5
bumblebox-01_2023-10-28_06-55-02	01	2023-10-28_06-55-02	42	3	2449.75	1922.25	2432.5	1949.0
bumblebox-01_2023-10-28_06-55-02	01	2023-10-28_06-55-02	42	10	1136.75	1609.0	1141.0	1639.5
bumblebox-01_2023-10-28_06-55-02	01	2023-10-28_06-55-02	43	12	2451.0	2527.75	2460.0	2499.0
bumblebox-01_2023-10-28_06-55-02	01	2023-10-28_06-55-02	43	3	2452.0	1920.75	2434.0	1946.0
bumblebox-01_2023-10-28_06-55-02	01	2023-10-28_06-55-02	43	10	1136.5	1608.0	1141.5	1638.5
bumblebox-01_2023-10-28_06-55-02	01	2023-10-28_06-55-02	43	8	1924.25	1492.75	1891.0	1494.5
bumblebox-01_2023-10-28_06-55-02	01	2023-10-28_06-55-02	43	6	1592.75	1160.5	1571.0	1173.0
bumblebox-01_2023-10-28_06-55-02	01	2023-10-28_06-55-02	44	12	2433.0	2279.75	2439.5	2251.0
bumblebox-01_2023-10-28_06-55-02	01	2023-10-28_06-55-02	44	10	1131.0	1637.5	1134.0	1668.0
bumblebox-01_2023-10-28_06-55-02	01	2023-10-28_06-55-02	44	8	1853.5	1460.5	1824.0	1446.5
bumblebox-01_2023-10-28_06-55-02	01	2023-10-28_06-55-02	45	3	2459.0	1926.5	2444.0	1948.0
bumblebox-01_2023-10-28_06-55-02	01	2023-10-28_06-55-02	45	10	1126.75	1645.5	1129.5	1675.5
bumblebox-01_2023-10-28_06-55-02	01	2023-10-28_06-55-02	45	8	1773.0	1387.5	1758.0	1358.0
bumblebox-01_2023-10-28_06-55-02	01	2023-10-28_06-55-02	45	6	1512.5	1217.75	1500.0	1242.0
bumblebox-01_2023-10-28_06-55-02	01	2023-10-28_06-55-02	45	15	1773.75	1100.0	1795.0	1122.0
bumblebox-01_2023-10-28_06-55-02	01	2023-10-28_06-55-02	46	12	2485.0	2053.75	2482.0	2026.5
bumblebox-01_2023-10-28_06-55-02	01	2023-10-28_06-55-02	46	3	2457.0	1929.75	2441.0	1951.0
bumblebox-01_2023-10-28_06-55-02	01	2023-10-28_06-55-02	46	10	1135.0	1654.0	1136.5	1684.5
bumblebox-01_2023-10-28_06-55-02	01	2023-10-28_06-55-02	46	8	1799.75	1493.75	1814.0	1464.0
bumblebox-01_2023-10-28_06-55-02	01	2023-10-28_06-55-02	47	12	2453.75	2091.25	2438.5	2069.5
bumblebox-01_2023-10-28_06-55-02	01	2023-10-28_06-55-02	47	10	1139.0	1668.25	1140.5	1698.0
bumblebox-01_2023-10-28_06-55-02	01	2023-10-28_06-55-02	47	8	1856.0	1464.25	1882.5	1444.0
bumblebox-01_2023-10-28_06-55-02	01	2023-10-28_06-55-02	47	15	1779.75	1099.0	1802.5	1119.0
bumblebox-01_2023-10-28_06-55-02	01	2023-10-28_06-55-02	48	12	2337.75	2087.5	2312.5	2070.5
bumblebox-01_2023-10-28_06-55-02	01	2023-10-28_06-55-02	48	10	1160.25	1675.25	1163.5	1705.5
bumblebox-01_2023-10-28_06-55-02	01	2023-10-28_06-55-02	48	8	1881.0	1431.75	1902.0	1406.0
bumblebox-01_2023-10-28_06-55-02	01	2023-10-28_06-55-02	48	15	1765.25	1094.0	1792.0	1110.5
bumblebox-01_2023-10-28_06-55-02	01	2023-10-28_06-55-02	49	0	2083.5	1970.25	2107.5	1993.5
bumblebox-01_2023-10-28_06-55-02	01	2023-10-28_06-55-02	49	10	1143.5	1685.0	1145.0	1715.0
bumblebox-01_2023-10-28_06-55-02	01	2023-10-28_06-55-02	49	8	1885.5	1431.25	1907.0	1406.0
bumblebox-01_2023-10-28_06-55-02	01	2023-10-28_06-55-02	50	0	2105.5	1969.25	2125.0	1996.5
bumblebox-01_2023-10-28_06-55-02	01	2023-10-28_06-55-02	50	10	1135.75	1682.75	1138.5	1712.5
bumblebox-01_2023-10-28_06-55-02	01	2023-10-28_06-55-02	50	8	1916.75	1334.5	1933.5	1308.0
bumblebox-01_2023-10-28_06-55-02	01	2023-10-28_06-55-02	50	15	1767.5	1102.25	1792.5	1120.5
bumblebox-01_2023-10-28_06-55-02	01	2023-10-28_06-55-02	51	12	2093.0	2114.0	2071.5	2096.5
bumblebox-01_2023-10-28_06-55-02	01	2023-10-28_06-55-02	51	0	2221.5	2019.0	2236.0	2041.5
bumblebox-01_2023-10-28_06-55-02	01	2023-10-28_06-55-02	51	3	2455.0	1937.5	2438.5	1965.0
bumblebox-01_2023-10-28_06-55-02	01	2023-10-28_06-55-02	51	10	1157.5	1726.0	1167.0	1750.0
bumblebox-01_2023-10-28_06-55-02	01	2023-10-28_06-55-02	51	8	1918.75	1291.5	1931.0	1263.5
bumblebox-01_2023-10-28_06-55-02	01	2023-10-28_06-55-02	51	15	1741.0	1092.25	1768.5	1104.0
