## Supplementary material for "The BumbleBox: An open-source platform for quantifying behavior in bumblebee colonies": Sample BumbleBox Data Output: bumblebox-01_2023-10-28_07-15-02_averages.csv

filename	ID	average distance from center	average speed	frames tracked in video
bumblebox-01_2023-10-28_07-15-02	0	1278.0	2.0	52
bumblebox-01_2023-10-28_07-15-02	2	422.0	12.0	31
bumblebox-01_2023-10-28_07-15-02	3	1035.0	0.0	52
bumblebox-01_2023-10-28_07-15-02	4	359.0		2
bumblebox-01_2023-10-28_07-15-02	6	723.0	13.0	52
bumblebox-01_2023-10-28_07-15-02	7	852.0	100.0	43
bumblebox-01_2023-10-28_07-15-02	8	457.0	44.0	38
bumblebox-01_2023-10-28_07-15-02	9	503.0	88.0	23
bumblebox-01_2023-10-28_07-15-02	10	189.0	33.0	51
bumblebox-01_2023-10-28_07-15-02	11	95.0		2
bumblebox-01_2023-10-28_07-15-02	12	403.0	19.0	52
bumblebox-01_2023-10-28_07-15-02	13	1302.0	159.0	26
bumblebox-01_2023-10-28_07-15-02	15	429.0	12.0	52
