## Supplementary material for "The BumbleBox: An open-source platform for quantifying behavior in bumblebee colonies": Sample BumbleBox Data Output: bumblebox-01_2023-10-28_07-15-02_contacts.csv

	frame	ID	0	3	6	7	8	10	12	15	11	4	2	13	9
0	0	0		0.0	0.0	0.0	0.0	0.0	0.0	0.0
1	0	3	0.0		0.0	0.0	0.0	0.0	0.0	0.0
2	0	6	0.0	0.0		0.0	0.0	0.0	0.0	0.0
3	0	7	0.0	0.0	0.0		0.0	0.0	0.0	0.0
4	0	8	0.0	0.0	0.0	0.0		0.0	1.0	0.0
5	0	10	0.0	0.0	0.0	0.0	0.0		0.0	0.0
6	0	12	0.0	0.0	0.0	0.0	1.0	0.0		0.0
7	0	15	0.0	0.0	0.0	0.0	0.0	0.0	0.0
8	1	0		0.0	0.0	0.0	0.0	0.0	0.0	0.0
9	1	3	0.0		0.0	0.0	0.0	0.0	0.0	0.0
10	1	6	0.0	0.0		0.0	0.0	0.0	0.0	0.0
11	1	7	0.0	0.0	0.0		0.0	0.0	0.0	0.0
12	1	8	0.0	0.0	0.0	0.0		0.0	0.0	0.0
13	1	10	0.0	0.0	0.0	0.0	0.0		0.0	0.0
14	1	12	0.0	0.0	0.0	0.0	0.0	0.0		0.0
15	1	15	0.0	0.0	0.0	0.0	0.0	0.0	0.0
16	2	0		0.0	0.0	0.0	0.0	0.0	0.0	0.0
17	2	3	0.0		0.0	0.0	0.0	0.0	0.0	0.0
18	2	6	0.0	0.0		0.0	0.0	0.0	0.0	0.0
19	2	7	0.0	0.0	0.0		0.0	0.0	0.0	0.0
20	2	8	0.0	0.0	0.0	0.0		0.0	1.0	0.0
21	2	10	0.0	0.0	0.0	0.0	0.0		0.0	0.0
22	2	12	0.0	0.0	0.0	0.0	1.0	0.0		0.0
23	2	15	0.0	0.0	0.0	0.0	0.0	0.0	0.0
24	3	0		0.0	0.0	0.0	0.0	0.0	0.0	0.0	0.0
25	3	3	0.0		0.0	0.0	0.0	0.0	0.0	0.0	0.0
26	3	6	0.0	0.0		0.0	0.0	0.0	0.0	0.0	0.0
27	3	7	0.0	0.0	0.0		0.0	0.0	0.0	0.0	0.0
28	3	8	0.0	0.0	0.0	0.0		0.0	1.0	0.0	1.0
29	3	10	0.0	0.0	0.0	0.0	0.0		0.0	0.0	0.0
30	3	11	0.0	0.0	0.0	0.0	1.0	0.0	0.0	0.0
31	3	12	0.0	0.0	0.0	0.0	1.0	0.0		0.0	0.0
32	3	15	0.0	0.0	0.0	0.0	0.0	0.0	0.0		0.0
33	4	0		0.0	0.0	0.0	0.0	0.0	0.0	0.0
34	4	3	0.0		0.0	0.0	0.0	0.0	0.0	0.0
35	4	6	0.0	0.0		0.0	0.0	0.0	0.0	0.0
36	4	7	0.0	0.0	0.0		0.0	0.0	0.0	0.0
37	4	8	0.0	0.0	0.0	0.0		0.0	0.0	0.0
38	4	10	0.0	0.0	0.0	0.0	0.0		0.0	0.0
39	4	12	0.0	0.0	0.0	0.0	0.0	0.0		0.0
40	4	15	0.0	0.0	0.0	0.0	0.0	0.0	0.0
41	5	0		0.0	0.0	0.0	0.0	0.0	0.0	0.0
42	5	3	0.0		0.0	0.0	0.0	0.0	0.0	0.0
43	5	6	0.0	0.0		0.0	0.0	0.0	0.0	0.0
44	5	7	0.0	0.0	0.0		0.0	0.0	0.0	0.0
45	5	8	0.0	0.0	0.0	0.0		0.0	0.0	0.0
46	5	10	0.0	0.0	0.0	0.0	0.0		0.0	0.0
47	5	12	0.0	0.0	0.0	0.0	0.0	0.0		0.0
48	5	15	0.0	0.0	0.0	0.0	0.0	0.0	0.0
49	6	0		0.0	0.0	0.0		0.0	0.0	0.0
50	6	3	0.0		0.0	0.0		0.0	0.0	0.0
51	6	6	0.0	0.0		0.0		0.0	0.0	0.0
52	6	7	0.0	0.0	0.0			0.0	0.0	0.0
53	6	10	0.0	0.0	0.0	0.0			0.0	0.0
54	6	12	0.0	0.0	0.0	0.0		0.0		0.0
55	6	15	0.0	0.0	0.0	0.0		0.0	0.0
56	7	0		0.0	0.0	0.0	0.0	0.0	0.0	0.0
57	7	3	0.0		0.0	0.0	0.0	0.0	0.0	0.0
58	7	6	0.0	0.0		0.0	0.0	0.0	0.0	0.0
59	7	7	0.0	0.0	0.0		0.0	0.0	0.0	0.0
60	7	8	0.0	0.0	0.0	0.0		0.0	1.0	0.0
61	7	10	0.0	0.0	0.0	0.0	0.0		0.0	0.0
62	7	12	0.0	0.0	0.0	0.0	1.0	0.0		0.0
63	7	15	0.0	0.0	0.0	0.0	0.0	0.0	0.0
64	8	0		0.0	0.0	0.0		0.0	0.0	0.0
65	8	3	0.0		0.0	0.0		0.0	0.0	0.0
66	8	6	0.0	0.0		0.0		0.0	0.0	0.0
67	8	7	0.0	0.0	0.0			0.0	0.0	0.0
68	8	10	0.0	0.0	0.0	0.0			0.0	0.0
69	8	12	0.0	0.0	0.0	0.0		0.0		0.0
70	8	15	0.0	0.0	0.0	0.0		0.0	0.0
71	9	0		0.0	0.0	0.0	0.0	0.0	0.0	0.0
72	9	3	0.0		0.0	0.0	0.0	0.0	0.0	0.0
73	9	6	0.0	0.0		0.0	0.0	0.0	0.0	0.0
74	9	7	0.0	0.0	0.0		0.0	0.0	0.0	0.0
75	9	8	0.0	0.0	0.0	0.0		0.0	0.0	0.0
76	9	10	0.0	0.0	0.0	0.0	0.0		0.0	0.0
77	9	12	0.0	0.0	0.0	0.0	0.0	0.0		0.0
78	9	15	0.0	0.0	0.0	0.0	0.0	0.0	0.0
79	10	0		0.0	0.0	0.0	0.0	0.0	0.0	0.0
80	10	3	0.0		0.0	0.0	0.0	0.0	0.0	0.0
81	10	6	0.0	0.0		0.0	0.0	0.0	0.0	0.0
82	10	7	0.0	0.0	0.0		0.0	0.0	0.0	0.0
83	10	8	0.0	0.0	0.0	0.0		0.0	1.0	0.0
84	10	10	0.0	0.0	0.0	0.0	0.0		0.0	0.0
85	10	12	0.0	0.0	0.0	0.0	1.0	0.0		0.0
86	10	15	0.0	0.0	0.0	0.0	0.0	0.0	0.0
87	11	0		0.0	0.0	0.0	0.0	0.0	0.0	0.0
88	11	3	0.0		0.0	0.0	0.0	0.0	0.0	0.0
89	11	6	0.0	0.0		0.0	0.0	0.0	0.0	0.0
90	11	7	0.0	0.0	0.0		0.0	0.0	0.0	0.0
91	11	8	0.0	0.0	0.0	0.0		0.0	1.0	0.0
92	11	10	0.0	0.0	0.0	0.0	0.0		0.0	0.0
93	11	12	0.0	0.0	0.0	0.0	1.0	0.0		0.0
94	11	15	0.0	0.0	0.0	0.0	0.0	0.0	0.0
95	12	0		0.0	0.0	0.0	0.0	0.0	0.0	0.0
96	12	3	0.0		0.0	0.0	0.0	0.0	0.0	0.0
97	12	6	0.0	0.0		0.0	0.0	0.0	0.0	0.0
98	12	7	0.0	0.0	0.0		0.0	0.0	0.0	0.0
99	12	8	0.0	0.0	0.0	0.0		0.0	1.0	0.0
100	12	10	0.0	0.0	0.0	0.0	0.0		0.0	0.0
101	12	12	0.0	0.0	0.0	0.0	1.0	0.0		0.0
102	12	15	0.0	0.0	0.0	0.0	0.0	0.0	0.0
103	13	0		0.0	0.0	0.0	0.0	0.0	0.0	0.0
104	13	3	0.0		0.0	0.0	0.0	0.0	0.0	0.0
105	13	6	0.0	0.0		0.0	0.0	0.0	0.0	0.0
106	13	7	0.0	0.0	0.0		0.0	0.0	0.0	0.0
107	13	8	0.0	0.0	0.0	0.0		0.0	1.0	0.0
108	13	10	0.0	0.0	0.0	0.0	0.0		0.0	0.0
109	13	12	0.0	0.0	0.0	0.0	1.0	0.0		0.0
110	13	15	0.0	0.0	0.0	0.0	0.0	0.0	0.0
111	14	0		0.0	0.0	0.0		0.0	0.0	0.0
112	14	3	0.0		0.0	0.0		0.0	0.0	0.0
113	14	6	0.0	0.0		0.0		0.0	0.0	0.0
114	14	7	0.0	0.0	0.0			0.0	0.0	0.0
115	14	10	0.0	0.0	0.0	0.0			0.0	0.0
116	14	12	0.0	0.0	0.0	0.0		0.0		0.0
117	14	15	0.0	0.0	0.0	0.0		0.0	0.0
118	15	0		0.0	0.0	0.0	0.0	0.0	0.0	0.0
119	15	3	0.0		0.0	0.0	0.0	0.0	0.0	0.0
120	15	6	0.0	0.0		0.0	0.0	0.0	0.0	0.0
121	15	7	0.0	0.0	0.0		0.0	0.0	0.0	0.0
122	15	8	0.0	0.0	0.0	0.0		0.0	0.0	0.0
123	15	10	0.0	0.0	0.0	0.0	0.0		0.0	0.0
124	15	12	0.0	0.0	0.0	0.0	0.0	0.0		0.0
125	15	15	0.0	0.0	0.0	0.0	0.0	0.0	0.0
126	16	0		0.0	0.0	0.0	0.0	0.0	0.0	0.0
127	16	3	0.0		0.0	0.0	0.0	0.0	0.0	0.0
128	16	6	0.0	0.0		0.0	0.0	0.0	0.0	0.0
129	16	7	0.0	0.0	0.0		0.0	0.0	0.0	0.0
130	16	8	0.0	0.0	0.0	0.0		0.0	0.0	0.0
131	16	10	0.0	0.0	0.0	0.0	0.0		0.0	0.0
132	16	12	0.0	0.0	0.0	0.0	0.0	0.0		0.0
133	16	15	0.0	0.0	0.0	0.0	0.0	0.0	0.0
134	17	0		0.0	0.0	0.0		0.0	0.0	0.0
135	17	3	0.0		0.0	0.0		0.0	0.0	0.0
136	17	6	0.0	0.0		0.0		0.0	0.0	0.0
137	17	7	0.0	0.0	0.0			0.0	0.0	0.0
138	17	10	0.0	0.0	0.0	0.0			0.0	0.0
139	17	12	0.0	0.0	0.0	0.0		0.0		0.0
140	17	15	0.0	0.0	0.0	0.0		0.0	0.0
141	18	0		0.0	0.0	0.0		0.0	0.0	0.0
142	18	3	0.0		0.0	0.0		0.0	0.0	0.0
143	18	6	0.0	0.0		0.0		0.0	0.0	0.0
144	18	7	0.0	0.0	0.0			0.0	0.0	0.0
145	18	10	0.0	0.0	0.0	0.0			0.0	0.0
146	18	12	0.0	0.0	0.0	0.0		0.0		0.0
147	18	15	0.0	0.0	0.0	0.0		0.0	0.0
148	19	0		0.0	0.0	0.0		0.0	0.0	0.0
149	19	3	0.0		0.0	0.0		0.0	0.0	0.0
150	19	6	0.0	0.0		0.0		0.0	0.0	0.0
151	19	7	0.0	0.0	0.0			0.0	0.0	0.0
152	19	10	0.0	0.0	0.0	0.0			0.0	0.0
153	19	12	0.0	0.0	0.0	0.0		0.0		0.0
154	19	15	0.0	0.0	0.0	0.0		0.0	0.0
155	20	0		0.0	0.0	0.0		0.0	0.0	0.0		0.0
156	20	3	0.0		0.0	0.0		0.0	0.0	0.0		0.0
157	20	4	0.0	0.0	0.0	0.0		0.0	0.0	0.0
158	20	6	0.0	0.0		0.0		0.0	0.0	0.0		0.0
159	20	7	0.0	0.0	0.0			0.0	0.0	0.0		0.0
160	20	10	0.0	0.0	0.0	0.0			0.0	0.0		0.0
161	20	12	0.0	0.0	0.0	0.0		0.0		0.0		0.0
162	20	15	0.0	0.0	0.0	0.0		0.0	0.0			0.0
163	21	0		0.0	0.0	0.0		0.0	0.0	0.0			0.0
164	21	2	0.0	0.0	0.0	0.0		0.0	0.0	0.0
165	21	3	0.0		0.0	0.0		0.0	0.0	0.0			0.0
166	21	6	0.0	0.0		0.0		0.0	0.0	0.0			0.0
167	21	7	0.0	0.0	0.0			0.0	0.0	0.0			0.0
168	21	10	0.0	0.0	0.0	0.0			0.0	0.0			0.0
169	21	12	0.0	0.0	0.0	0.0		0.0		0.0			0.0
170	21	15	0.0	0.0	0.0	0.0		0.0	0.0				0.0
171	22	0		0.0	0.0			0.0	0.0	0.0			0.0
172	22	2	0.0	0.0	0.0			0.0	1.0	0.0
173	22	3	0.0		0.0			0.0	0.0	0.0			0.0
174	22	6	0.0	0.0				0.0	0.0	0.0			0.0
175	22	10	0.0	0.0	0.0				0.0	0.0			0.0
176	22	12	0.0	0.0	0.0			0.0		0.0			1.0
177	22	15	0.0	0.0	0.0			0.0	0.0				0.0
178	23	0		0.0	0.0			0.0	0.0	0.0			0.0
179	23	2	0.0	0.0	0.0			0.0	1.0	0.0
180	23	3	0.0		0.0			0.0	0.0	0.0			0.0
181	23	6	0.0	0.0				0.0	0.0	0.0			0.0
182	23	10	0.0	0.0	0.0				0.0	0.0			0.0
183	23	12	0.0	0.0	0.0			0.0		0.0			1.0
184	23	15	0.0	0.0	0.0			0.0	0.0				0.0
185	24	0		0.0	0.0				0.0	0.0			0.0
186	24	2	0.0	0.0	0.0				1.0	0.0
187	24	3	0.0		0.0				0.0	0.0			0.0
188	24	6	0.0	0.0					0.0	0.0			0.0
189	24	12	0.0	0.0	0.0					0.0			1.0
190	24	15	0.0	0.0	0.0				0.0				0.0
191	25	0		0.0	0.0			0.0	0.0	0.0			0.0
192	25	2	0.0	0.0	0.0			0.0	0.0	0.0
193	25	3	0.0		0.0			0.0	0.0	0.0			0.0
194	25	6	0.0	0.0				0.0	0.0	0.0			0.0
195	25	10	0.0	0.0	0.0				0.0	0.0			0.0
196	25	12	0.0	0.0	0.0			0.0		0.0			0.0
197	25	15	0.0	0.0	0.0			0.0	0.0				0.0
198	26	0		0.0	0.0			0.0	0.0	0.0			0.0	0.0
199	26	2	0.0	0.0	0.0			0.0	0.0	0.0				0.0
200	26	3	0.0		0.0			0.0	0.0	0.0			0.0	0.0
201	26	6	0.0	0.0				0.0	0.0	0.0			0.0	0.0
202	26	10	0.0	0.0	0.0				0.0	0.0			0.0	0.0
203	26	12	0.0	0.0	0.0			0.0		0.0			0.0	0.0
204	26	13	0.0	0.0	0.0			0.0	0.0	0.0			0.0
205	26	15	0.0	0.0	0.0			0.0	0.0				0.0	0.0
206	27	0		0.0	0.0			0.0	0.0	0.0			0.0	0.0
207	27	2	0.0	0.0	0.0			0.0	0.0	0.0				0.0
208	27	3	0.0		0.0			0.0	0.0	0.0			0.0	0.0
209	27	6	0.0	0.0				0.0	0.0	0.0			0.0	0.0
210	27	10	0.0	0.0	0.0				0.0	0.0			0.0	0.0
211	27	12	0.0	0.0	0.0			0.0		0.0			0.0	0.0
212	27	13	0.0	0.0	0.0			0.0	0.0	0.0			0.0
213	27	15	0.0	0.0	0.0			0.0	0.0				0.0	0.0
214	28	0		0.0	0.0	0.0	0.0	0.0	0.0	0.0			0.0	0.0	0.0
215	28	2	0.0	0.0	0.0	0.0	0.0	0.0	0.0	0.0				0.0	0.0
216	28	3	0.0		0.0	0.0	0.0	0.0	0.0	0.0			0.0	0.0	0.0
217	28	6	0.0	0.0		0.0	0.0	0.0	0.0	0.0			0.0	0.0	0.0
218	28	7	0.0	0.0	0.0		0.0	0.0	0.0	0.0			0.0	0.0	0.0
219	28	8	0.0	0.0	0.0	0.0		0.0	0.0	0.0			0.0	0.0	0.0
220	28	9	0.0	0.0	0.0	0.0	0.0	0.0	0.0	0.0			0.0	0.0
221	28	10	0.0	0.0	0.0	0.0	0.0		0.0	0.0			0.0	0.0	0.0
222	28	12	0.0	0.0	0.0	0.0	0.0	0.0		0.0			0.0	0.0	0.0
223	28	13	0.0	0.0	0.0	0.0	0.0	0.0	0.0	0.0			0.0		0.0
224	28	15	0.0	0.0	0.0	0.0	0.0	0.0	0.0				0.0	0.0	0.0
225	29	0		0.0	0.0	0.0	0.0	0.0	0.0	0.0			0.0	0.0	0.0
226	29	2	0.0	0.0	0.0	0.0	0.0	0.0	0.0	0.0				0.0	0.0
227	29	3	0.0		0.0	0.0	0.0	0.0	0.0	0.0			0.0	0.0	0.0
228	29	6	0.0	0.0		0.0	0.0	0.0	0.0	0.0			0.0	0.0	0.0
229	29	7	0.0	0.0	0.0		0.0	0.0	0.0	0.0			0.0	0.0	0.0
230	29	8	0.0	0.0	0.0	0.0		0.0	0.0	0.0			0.0	0.0	0.0
231	29	9	0.0	0.0	0.0	0.0	0.0	0.0	0.0	0.0			0.0	0.0
232	29	10	0.0	0.0	0.0	0.0	0.0		0.0	0.0			0.0	0.0	0.0
233	29	12	0.0	0.0	0.0	0.0	0.0	0.0		0.0			0.0	0.0	0.0
234	29	13	0.0	0.0	0.0	0.0	0.0	0.0	0.0	0.0			0.0		0.0
235	29	15	0.0	0.0	0.0	0.0	0.0	0.0	0.0				0.0	0.0	0.0
236	30	0		0.0	0.0		0.0	0.0	0.0	0.0			0.0	0.0	0.0
237	30	2	0.0	0.0	0.0		0.0	0.0	0.0	0.0				0.0	0.0
238	30	3	0.0		0.0		0.0	0.0	0.0	0.0			0.0	0.0	0.0
239	30	6	0.0	0.0			0.0	0.0	0.0	0.0			0.0	0.0	0.0
240	30	8	0.0	0.0	0.0			0.0	0.0	0.0			0.0	0.0	0.0
241	30	9	0.0	0.0	0.0		0.0	0.0	0.0	0.0			0.0	0.0
242	30	10	0.0	0.0	0.0		0.0		0.0	0.0			0.0	0.0	0.0
243	30	12	0.0	0.0	0.0		0.0	0.0		0.0			0.0	0.0	0.0
244	30	13	0.0	0.0	0.0		0.0	0.0	0.0	0.0			0.0		0.0
245	30	15	0.0	0.0	0.0		0.0	0.0	0.0				0.0	0.0	0.0
246	31	0		0.0	0.0	0.0	0.0	0.0	0.0	0.0			0.0	0.0	0.0
247	31	2	0.0	0.0	0.0	0.0	0.0	0.0	1.0	0.0				0.0	0.0
248	31	3	0.0		0.0	0.0	0.0	0.0	0.0	0.0			0.0	0.0	0.0
249	31	6	0.0	0.0		0.0	0.0	0.0	0.0	0.0			0.0	0.0	0.0
250	31	7	0.0	0.0	0.0		0.0	0.0	0.0	0.0			0.0	0.0	0.0
251	31	8	0.0	0.0	0.0	0.0		0.0	0.0	0.0			0.0	0.0	0.0
252	31	9	0.0	0.0	0.0	0.0	0.0	0.0	0.0	0.0			0.0	0.0
253	31	10	0.0	0.0	0.0	0.0	0.0		0.0	0.0			0.0	0.0	0.0
254	31	12	0.0	0.0	0.0	0.0	0.0	0.0		0.0			1.0	0.0	0.0
255	31	13	0.0	0.0	0.0	0.0	0.0	0.0	0.0	0.0			0.0		0.0
256	31	15	0.0	0.0	0.0	0.0	0.0	0.0	0.0				0.0	0.0	0.0
257	32	0		0.0	0.0	0.0	0.0	0.0	0.0	0.0			0.0	0.0	0.0
258	32	2	0.0	0.0	0.0	0.0	0.0	0.0	0.0	0.0				0.0	0.0
259	32	3	0.0		0.0	0.0	0.0	0.0	0.0	0.0			0.0	0.0	0.0
260	32	6	0.0	0.0		0.0	0.0	0.0	0.0	0.0			0.0	0.0	0.0
261	32	7	0.0	0.0	0.0		0.0	0.0	0.0	0.0			0.0	0.0	0.0
262	32	8	0.0	0.0	0.0	0.0		0.0	0.0	0.0			0.0	0.0	0.0
263	32	9	0.0	0.0	0.0	0.0	0.0	0.0	0.0	0.0			0.0	0.0
264	32	10	0.0	0.0	0.0	0.0	0.0		0.0	0.0			0.0	0.0	0.0
265	32	12	0.0	0.0	0.0	0.0	0.0	0.0		0.0			0.0	0.0	0.0
266	32	13	0.0	0.0	0.0	0.0	0.0	0.0	0.0	0.0			0.0		0.0
267	32	15	0.0	0.0	0.0	0.0	0.0	0.0	0.0				0.0	0.0	0.0
268	33	0		0.0	0.0	0.0	0.0	0.0	0.0	0.0			0.0	0.0	0.0
269	33	2	0.0	0.0	0.0	0.0	0.0	0.0	0.0	0.0				0.0	0.0
270	33	3	0.0		0.0	0.0	0.0	0.0	0.0	0.0			0.0	0.0	0.0
271	33	6	0.0	0.0		0.0	0.0	0.0	0.0	0.0			0.0	0.0	0.0
272	33	7	0.0	0.0	0.0		0.0	0.0	0.0	0.0			0.0	0.0	0.0
273	33	8	0.0	0.0	0.0	0.0		0.0	0.0	0.0			0.0	0.0	0.0
274	33	9	0.0	0.0	0.0	0.0	0.0	0.0	0.0	0.0			0.0	0.0
275	33	10	0.0	0.0	0.0	0.0	0.0		0.0	0.0			0.0	0.0	0.0
276	33	12	0.0	0.0	0.0	0.0	0.0	0.0		0.0			0.0	0.0	0.0
277	33	13	0.0	0.0	0.0	0.0	0.0	0.0	0.0	0.0			0.0		0.0
278	33	15	0.0	0.0	0.0	0.0	0.0	0.0	0.0				0.0	0.0	0.0
279	34	0		0.0	0.0	0.0	0.0	0.0	0.0	0.0			0.0	0.0
280	34	2	0.0	0.0	0.0	0.0	0.0	0.0	1.0	0.0				0.0
281	34	3	0.0		0.0	0.0	0.0	0.0	0.0	0.0			0.0	0.0
282	34	6	0.0	0.0		0.0	0.0	0.0	0.0	0.0			0.0	0.0
283	34	7	0.0	0.0	0.0		0.0	0.0	0.0	0.0			0.0	0.0
284	34	8	0.0	0.0	0.0	0.0		0.0	0.0	0.0			0.0	0.0
285	34	10	0.0	0.0	0.0	0.0	0.0		0.0	0.0			0.0	0.0
286	34	12	0.0	0.0	0.0	0.0	0.0	0.0		0.0			1.0	0.0
287	34	13	0.0	0.0	0.0	0.0	0.0	0.0	0.0	0.0			0.0
288	34	15	0.0	0.0	0.0	0.0	0.0	0.0	0.0				0.0	0.0
289	35	0		0.0	0.0	0.0	0.0	0.0	0.0	0.0			0.0	0.0	0.0
290	35	2	0.0	0.0	0.0	0.0	0.0	0.0	0.0	0.0				0.0	0.0
291	35	3	0.0		0.0	0.0	0.0	0.0	0.0	0.0			0.0	0.0	0.0
292	35	6	0.0	0.0		0.0	0.0	0.0	0.0	0.0			0.0	0.0	0.0
293	35	7	0.0	0.0	0.0		0.0	0.0	0.0	0.0			0.0	0.0	0.0
294	35	8	0.0	0.0	0.0	0.0		0.0	0.0	0.0			0.0	0.0	0.0
295	35	9	0.0	0.0	0.0	0.0	0.0	0.0	0.0	0.0			0.0	0.0
296	35	10	0.0	0.0	0.0	0.0	0.0		0.0	0.0			0.0	0.0	0.0
297	35	12	0.0	0.0	0.0	0.0	0.0	0.0		0.0			0.0	0.0	0.0
298	35	13	0.0	0.0	0.0	0.0	0.0	0.0	0.0	0.0			0.0		0.0
299	35	15	0.0	0.0	0.0	0.0	0.0	0.0	0.0				0.0	0.0	0.0
300	36	0		0.0	0.0	0.0	0.0	0.0	0.0	0.0			0.0	0.0	0.0
301	36	2	0.0	0.0	0.0	0.0	0.0	0.0	1.0	0.0				0.0	0.0
302	36	3	0.0		0.0	0.0	0.0	0.0	0.0	0.0			0.0	0.0	0.0
303	36	6	0.0	0.0		0.0	0.0	0.0	0.0	0.0			0.0	0.0	0.0
304	36	7	0.0	0.0	0.0		0.0	0.0	0.0	0.0			0.0	0.0	0.0
305	36	8	0.0	0.0	0.0	0.0		0.0	0.0	0.0			0.0	0.0	0.0
306	36	9	0.0	0.0	0.0	0.0	0.0	0.0	0.0	0.0			0.0	0.0
307	36	10	0.0	0.0	0.0	0.0	0.0		0.0	0.0			0.0	0.0	0.0
308	36	12	0.0	0.0	0.0	0.0	0.0	0.0		0.0			1.0	0.0	0.0
309	36	13	0.0	0.0	0.0	0.0	0.0	0.0	0.0	0.0			0.0		0.0
310	36	15	0.0	0.0	0.0	0.0	0.0	0.0	0.0				0.0	0.0	0.0
311	37	0		0.0	0.0	0.0	0.0	0.0	0.0	0.0			0.0	0.0	0.0
312	37	2	0.0	0.0	0.0	0.0	0.0	0.0	0.0	0.0				0.0	0.0
313	37	3	0.0		0.0	0.0	0.0	0.0	0.0	0.0			0.0	0.0	0.0
314	37	6	0.0	0.0		0.0	0.0	0.0	0.0	0.0			0.0	0.0	0.0
315	37	7	0.0	0.0	0.0		0.0	0.0	0.0	0.0			0.0	0.0	0.0
316	37	8	0.0	0.0	0.0	0.0		0.0	0.0	0.0			0.0	0.0	0.0
317	37	9	0.0	0.0	0.0	0.0	0.0	0.0	0.0	0.0			0.0	0.0
318	37	10	0.0	0.0	0.0	0.0	0.0		0.0	0.0			0.0	0.0	0.0
319	37	12	0.0	0.0	0.0	0.0	0.0	0.0		0.0			0.0	0.0	0.0
320	37	13	0.0	0.0	0.0	0.0	0.0	0.0	0.0	0.0			0.0		0.0
321	37	15	0.0	0.0	0.0	0.0	0.0	0.0	0.0				0.0	0.0	0.0
322	38	0		0.0	0.0	0.0	0.0	0.0	0.0	0.0			0.0	0.0	0.0
323	38	2	0.0	0.0	0.0	0.0	0.0	0.0	0.0	0.0				0.0	0.0
324	38	3	0.0		0.0	0.0	0.0	0.0	0.0	0.0			0.0	0.0	0.0
325	38	6	0.0	0.0		0.0	0.0	0.0	0.0	0.0			0.0	0.0	0.0
326	38	7	0.0	0.0	0.0		0.0	0.0	0.0	0.0			0.0	0.0	0.0
327	38	8	0.0	0.0	0.0	0.0		0.0	0.0	0.0			0.0	0.0	0.0
328	38	9	0.0	0.0	0.0	0.0	0.0	0.0	0.0	0.0			0.0	0.0
329	38	10	0.0	0.0	0.0	0.0	0.0		0.0	0.0			0.0	0.0	0.0
330	38	12	0.0	0.0	0.0	0.0	0.0	0.0		0.0			0.0	0.0	0.0
331	38	13	0.0	0.0	0.0	0.0	0.0	0.0	0.0	0.0			0.0		0.0
332	38	15	0.0	0.0	0.0	0.0	0.0	0.0	0.0				0.0	0.0	0.0
333	39	0		0.0	0.0	0.0	0.0	0.0	0.0	0.0			0.0	0.0	0.0
334	39	2	0.0	0.0	0.0	0.0	0.0	0.0	0.0	0.0				0.0	0.0
335	39	3	0.0		0.0	0.0	0.0	0.0	0.0	0.0			0.0	0.0	0.0
336	39	6	0.0	0.0		0.0	0.0	0.0	0.0	0.0			0.0	0.0	0.0
337	39	7	0.0	0.0	0.0		0.0	0.0	0.0	0.0			0.0	0.0	0.0
338	39	8	0.0	0.0	0.0	0.0		0.0	0.0	0.0			0.0	0.0	0.0
339	39	9	0.0	0.0	0.0	0.0	0.0	0.0	0.0	0.0			0.0	0.0
340	39	10	0.0	0.0	0.0	0.0	0.0		0.0	0.0			0.0	0.0	0.0
341	39	12	0.0	0.0	0.0	0.0	0.0	0.0		0.0			0.0	0.0	0.0
342	39	13	0.0	0.0	0.0	0.0	0.0	0.0	0.0	0.0			0.0		0.0
343	39	15	0.0	0.0	0.0	0.0	0.0	0.0	0.0				0.0	0.0	0.0
344	40	0		0.0	0.0		0.0	0.0	0.0	0.0			0.0	0.0	0.0
345	40	2	0.0	0.0	0.0		0.0	0.0	0.0	0.0				0.0	0.0
346	40	3	0.0		0.0		0.0	0.0	0.0	0.0			0.0	0.0	0.0
347	40	6	0.0	0.0			0.0	0.0	0.0	0.0			0.0	0.0	0.0
348	40	8	0.0	0.0	0.0			0.0	0.0	0.0			0.0	0.0	0.0
349	40	9	0.0	0.0	0.0		0.0	1.0	0.0	0.0			0.0	0.0
350	40	10	0.0	0.0	0.0		0.0		0.0	0.0			0.0	0.0	1.0
351	40	12	0.0	0.0	0.0		0.0	0.0		0.0			0.0	0.0	0.0
352	40	13	0.0	0.0	0.0		0.0	0.0	0.0	0.0			0.0		0.0
353	40	15	0.0	0.0	0.0		0.0	0.0	0.0				0.0	0.0	0.0
354	41	0		0.0	0.0		0.0	0.0	0.0	0.0			0.0	0.0	0.0
355	41	2	0.0	0.0	0.0		0.0	0.0	0.0	0.0				0.0	0.0
356	41	3	0.0		0.0		0.0	0.0	0.0	0.0			0.0	0.0	0.0
357	41	6	0.0	0.0			0.0	0.0	0.0	0.0			0.0	0.0	0.0
358	41	8	0.0	0.0	0.0			0.0	0.0	0.0			0.0	0.0	0.0
359	41	9	0.0	0.0	0.0		0.0	1.0	0.0	0.0			0.0	0.0
360	41	10	0.0	0.0	0.0		0.0		0.0	0.0			0.0	0.0	1.0
361	41	12	0.0	0.0	0.0		0.0	0.0		0.0			0.0	0.0	0.0
362	41	13	0.0	0.0	0.0		0.0	0.0	0.0	0.0			0.0		0.0
363	41	15	0.0	0.0	0.0		0.0	0.0	0.0				0.0	0.0	0.0
364	42	0		0.0	0.0	0.0	0.0	0.0	0.0	0.0			0.0	0.0	0.0
365	42	2	0.0	0.0	0.0	0.0	0.0	0.0	0.0	0.0				0.0	0.0
366	42	3	0.0		0.0	0.0	0.0	0.0	0.0	0.0			0.0	0.0	0.0
367	42	6	0.0	0.0		0.0	0.0	0.0	0.0	0.0			0.0	0.0	0.0
368	42	7	0.0	0.0	0.0		0.0	0.0	0.0	0.0			0.0	0.0	0.0
369	42	8	0.0	0.0	0.0	0.0		0.0	0.0	0.0			0.0	0.0	0.0
370	42	9	0.0	0.0	0.0	0.0	0.0	1.0	0.0	0.0			0.0	0.0
371	42	10	0.0	0.0	0.0	0.0	0.0		0.0	0.0			0.0	0.0	1.0
372	42	12	0.0	0.0	0.0	0.0	0.0	0.0		0.0			0.0	0.0	0.0
373	42	13	0.0	0.0	0.0	0.0	0.0	0.0	0.0	0.0			0.0		0.0
374	42	15	0.0	0.0	0.0	0.0	0.0	0.0	0.0				0.0	0.0	0.0
375	43	0		0.0	0.0	0.0	0.0	0.0	0.0	0.0			0.0	0.0	0.0
376	43	2	0.0	0.0	0.0	0.0	0.0	0.0	0.0	0.0				0.0	0.0
377	43	3	0.0		0.0	0.0	0.0	0.0	0.0	0.0			0.0	0.0	0.0
378	43	6	0.0	0.0		0.0	0.0	0.0	0.0	0.0			0.0	0.0	0.0
379	43	7	0.0	0.0	0.0		0.0	0.0	0.0	0.0			0.0	0.0	0.0
380	43	8	0.0	0.0	0.0	0.0		0.0	0.0	0.0			0.0	0.0	0.0
381	43	9	0.0	0.0	0.0	0.0	0.0	1.0	0.0	0.0			0.0	0.0
382	43	10	0.0	0.0	0.0	0.0	0.0		0.0	0.0			0.0	0.0	1.0
383	43	12	0.0	0.0	0.0	0.0	0.0	0.0		0.0			0.0	0.0	0.0
384	43	13	0.0	0.0	0.0	0.0	0.0	0.0	0.0	0.0			0.0		0.0
385	43	15	0.0	0.0	0.0	0.0	0.0	0.0	0.0				0.0	0.0	0.0
386	44	0		0.0	0.0	0.0	0.0	0.0	0.0	0.0	0.0		0.0	0.0	0.0
387	44	2	0.0	0.0	0.0	0.0	0.0	0.0	0.0	0.0	0.0			0.0	0.0
388	44	3	0.0		0.0	0.0	0.0	0.0	0.0	0.0	0.0		0.0	0.0	0.0
389	44	6	0.0	0.0		0.0	0.0	0.0	0.0	0.0	0.0		0.0	0.0	0.0
390	44	7	0.0	0.0	0.0		0.0	0.0	0.0	0.0	0.0		0.0	0.0	0.0
391	44	8	0.0	0.0	0.0	0.0		0.0	0.0	0.0	0.0		0.0	0.0	0.0
392	44	9	0.0	0.0	0.0	0.0	0.0	0.0	0.0	0.0	1.0		0.0	0.0
393	44	10	0.0	0.0	0.0	0.0	0.0		0.0	0.0	1.0		0.0	0.0	0.0
394	44	11	0.0	0.0	0.0	0.0	0.0	1.0	0.0	0.0			0.0	0.0	1.0
395	44	12	0.0	0.0	0.0	0.0	0.0	0.0		0.0	0.0		0.0	0.0	0.0
396	44	13	0.0	0.0	0.0	0.0	0.0	0.0	0.0	0.0	0.0		0.0		0.0
397	44	15	0.0	0.0	0.0	0.0	0.0	0.0	0.0		0.0		0.0	0.0	0.0
398	45	0		0.0	0.0	0.0	0.0	0.0	0.0	0.0			0.0	0.0	0.0
399	45	2	0.0	0.0	0.0	0.0	0.0	0.0	0.0	0.0				0.0	0.0
400	45	3	0.0		0.0	0.0	0.0	0.0	0.0	0.0			0.0	0.0	0.0
401	45	6	0.0	0.0		0.0	0.0	0.0	0.0	0.0			0.0	0.0	0.0
402	45	7	0.0	0.0	0.0		0.0	0.0	0.0	0.0			0.0	0.0	0.0
403	45	8	0.0	0.0	0.0	0.0		0.0	0.0	0.0			0.0	0.0	0.0
404	45	9	0.0	0.0	0.0	0.0	0.0	0.0	0.0	0.0			0.0	0.0
405	45	10	0.0	0.0	0.0	0.0	0.0		0.0	0.0			0.0	0.0	0.0
406	45	12	0.0	0.0	0.0	0.0	0.0	0.0		0.0			0.0	0.0	0.0
407	45	13	0.0	0.0	0.0	0.0	0.0	0.0	0.0	0.0			0.0		0.0
408	45	15	0.0	0.0	0.0	0.0	0.0	0.0	0.0				0.0	0.0	0.0
409	46	0		0.0	0.0	0.0	0.0	0.0	0.0	0.0			0.0	0.0	0.0
410	46	2	0.0	0.0	0.0	0.0	0.0	0.0	0.0	0.0				0.0	1.0
411	46	3	0.0		0.0	0.0	0.0	0.0	0.0	0.0			0.0	0.0	0.0
412	46	6	0.0	0.0		0.0	0.0	0.0	0.0	0.0			0.0	0.0	0.0
413	46	7	0.0	0.0	0.0		0.0	0.0	0.0	0.0			0.0	0.0	0.0
414	46	8	0.0	0.0	0.0	0.0		0.0	0.0	0.0			0.0	0.0	0.0
415	46	9	0.0	0.0	0.0	0.0	0.0	0.0	0.0	0.0			1.0	0.0
416	46	10	0.0	0.0	0.0	0.0	0.0		0.0	0.0			0.0	0.0	0.0
417	46	12	0.0	0.0	0.0	0.0	0.0	0.0		0.0			0.0	0.0	0.0
418	46	13	0.0	0.0	0.0	0.0	0.0	0.0	0.0	0.0			0.0		0.0
419	46	15	0.0	0.0	0.0	0.0	0.0	0.0	0.0				0.0	0.0	0.0
420	47	0		0.0	0.0	0.0	0.0	0.0	0.0	0.0			0.0	0.0	0.0
421	47	2	0.0	0.0	0.0	0.0	0.0	0.0	0.0	0.0				0.0	1.0
422	47	3	0.0		0.0	0.0	0.0	0.0	0.0	0.0			0.0	0.0	0.0
423	47	6	0.0	0.0		0.0	0.0	0.0	0.0	0.0			0.0	0.0	0.0
424	47	7	0.0	0.0	0.0		0.0	0.0	0.0	0.0			0.0	0.0	0.0
425	47	8	0.0	0.0	0.0	0.0		0.0	0.0	0.0			0.0	0.0	0.0
426	47	9	0.0	0.0	0.0	0.0	0.0	0.0	0.0	0.0			1.0	0.0
427	47	10	0.0	0.0	0.0	0.0	0.0		0.0	0.0			0.0	0.0	0.0
428	47	12	0.0	0.0	0.0	0.0	0.0	0.0		0.0			0.0	0.0	0.0
429	47	13	0.0	0.0	0.0	0.0	0.0	0.0	0.0	0.0			0.0		0.0
430	47	15	0.0	0.0	0.0	0.0	0.0	0.0	0.0				0.0	0.0	0.0
431	48	0		0.0	0.0	0.0	0.0	0.0	0.0	0.0			0.0	0.0	0.0
432	48	2	0.0	0.0	0.0	0.0	0.0	0.0	0.0	0.0				0.0	1.0
433	48	3	0.0		0.0	0.0	0.0	0.0	0.0	0.0			0.0	0.0	0.0
434	48	6	0.0	0.0		0.0	0.0	0.0	0.0	0.0			0.0	0.0	0.0
435	48	7	0.0	0.0	0.0		0.0	0.0	0.0	0.0			0.0	0.0	0.0
436	48	8	0.0	0.0	0.0	0.0		0.0	0.0	0.0			0.0	0.0	0.0
437	48	9	0.0	0.0	0.0	0.0	0.0	0.0	0.0	0.0			1.0	0.0
438	48	10	0.0	0.0	0.0	0.0	0.0		0.0	0.0			0.0	0.0	0.0
439	48	12	0.0	0.0	0.0	0.0	0.0	0.0		0.0			0.0	0.0	0.0
440	48	13	0.0	0.0	0.0	0.0	0.0	0.0	0.0	0.0			0.0		0.0
441	48	15	0.0	0.0	0.0	0.0	0.0	0.0	0.0				0.0	0.0	0.0
442	49	0		0.0	0.0	0.0	0.0	0.0	0.0	0.0			0.0	0.0	0.0
443	49	2	0.0	0.0	0.0	0.0	0.0	0.0	0.0	0.0				0.0	1.0
444	49	3	0.0		0.0	0.0	0.0	0.0	0.0	0.0			0.0	0.0	0.0
445	49	6	0.0	0.0		0.0	0.0	0.0	0.0	0.0			0.0	0.0	0.0
446	49	7	0.0	0.0	0.0		0.0	0.0	0.0	0.0			0.0	0.0	0.0
447	49	8	0.0	0.0	0.0	0.0		0.0	0.0	0.0			0.0	0.0	0.0
448	49	9	0.0	0.0	0.0	0.0	0.0	0.0	0.0	0.0			1.0	0.0
449	49	10	0.0	0.0	0.0	0.0	0.0		0.0	0.0			0.0	0.0	0.0
450	49	12	0.0	0.0	0.0	0.0	0.0	0.0		0.0			0.0	0.0	0.0
451	49	13	0.0	0.0	0.0	0.0	0.0	0.0	0.0	0.0			0.0		0.0
452	49	15	0.0	0.0	0.0	0.0	0.0	0.0	0.0				0.0	0.0	0.0
453	50	0		0.0	0.0	0.0	0.0	0.0	0.0	0.0		0.0	0.0	0.0	0.0
454	50	2	0.0	0.0	0.0	0.0	0.0	0.0	0.0	0.0		0.0		0.0	0.0
455	50	3	0.0		0.0	0.0	0.0	0.0	0.0	0.0		0.0	0.0	0.0	0.0
456	50	4	0.0	0.0	0.0	0.0	0.0	0.0	1.0	0.0			0.0	0.0	0.0
457	50	6	0.0	0.0		0.0	0.0	0.0	0.0	0.0		0.0	0.0	0.0	0.0
458	50	7	0.0	0.0	0.0		0.0	0.0	0.0	0.0		0.0	0.0	0.0	0.0
459	50	8	0.0	0.0	0.0	0.0		0.0	0.0	0.0		0.0	0.0	0.0	0.0
460	50	9	0.0	0.0	0.0	0.0	0.0	0.0	0.0	0.0		0.0	0.0	0.0
461	50	10	0.0	0.0	0.0	0.0	0.0		0.0	0.0		0.0	0.0	0.0	0.0
462	50	12	0.0	0.0	0.0	0.0	0.0	0.0		0.0		1.0	0.0	0.0	0.0
463	50	13	0.0	0.0	0.0	0.0	0.0	0.0	0.0	0.0		0.0	0.0		0.0
464	50	15	0.0	0.0	0.0	0.0	0.0	0.0	0.0			0.0	0.0	0.0	0.0
465	51	0		0.0	0.0	0.0	0.0	0.0	0.0	0.0			0.0	0.0	0.0
466	51	2	0.0	0.0	0.0	0.0	0.0	0.0	0.0	0.0				0.0	0.0
467	51	3	0.0		0.0	0.0	0.0	0.0	0.0	0.0			0.0	0.0	0.0
468	51	6	0.0	0.0		0.0	0.0	0.0	0.0	0.0			0.0	0.0	0.0
469	51	7	0.0	0.0	0.0		0.0	0.0	0.0	0.0			0.0	0.0	0.0
470	51	8	0.0	0.0	0.0	0.0		0.0	0.0	0.0			0.0	0.0	0.0
471	51	9	0.0	0.0	0.0	0.0	0.0	0.0	0.0	0.0			0.0	0.0
472	51	10	0.0	0.0	0.0	0.0	0.0		0.0	0.0			0.0	0.0	0.0
473	51	12	0.0	0.0	0.0	0.0	0.0	0.0		0.0			0.0	0.0	0.0
474	51	13	0.0	0.0	0.0	0.0	0.0	0.0	0.0	0.0			0.0		0.0
475	51	15	0.0	0.0	0.0	0.0	0.0	0.0	0.0				0.0	0.0	0.0
