## Supplementary material for "The BumbleBox: An open-source platform for quantifying behavior in bumblebee colonies": Sample BumbleBox Data Output: bumblebox-01_2023-10-28_07-25-02_raw.csv

filename	colony number	datetime	frame	ID	centroidX	centroidY	frontX	frontY
bumblebox-01_2023-10-28_07-25-02	01	2023-10-28_07-25-02	0	5	1969.75	2513.25	1980.0	2489.0
bumblebox-01_2023-10-28_07-25-02	01	2023-10-28_07-25-02	0	15	2064.75	1957.0	2056.5	1976.0
bumblebox-01_2023-10-28_07-25-02	01	2023-10-28_07-25-02	0	4	2426.0	1935.5	2413.5	1962.0
bumblebox-01_2023-10-28_07-25-02	01	2023-10-28_07-25-02	0	12	1867.25	1555.25	1872.0	1575.0
bumblebox-01_2023-10-28_07-25-02	01	2023-10-28_07-25-02	0	3	2800.5	1442.0	2804.5	1473.5
bumblebox-01_2023-10-28_07-25-02	01	2023-10-28_07-25-02	0	1	1567.75	1424.5	1576.0	1457.5
bumblebox-01_2023-10-28_07-25-02	01	2023-10-28_07-25-02	0	7	1466.0	1174.0	1462.5	1192.5
bumblebox-01_2023-10-28_07-25-02	01	2023-10-28_07-25-02	0	13	3034.0	1579.5	3006.0	1577.0
bumblebox-01_2023-10-28_07-25-02	01	2023-10-28_07-25-02	0	0	3194.0	711.0	3181.5	682.0
bumblebox-01_2023-10-28_07-25-02	01	2023-10-28_07-25-02	1	5	1953.25	2459.75	1962.0	2435.5
bumblebox-01_2023-10-28_07-25-02	01	2023-10-28_07-25-02	1	15	2066.5	1952.75	2056.5	1971.5
bumblebox-01_2023-10-28_07-25-02	01	2023-10-28_07-25-02	1	4	2440.0	1929.0	2429.0	1957.0
bumblebox-01_2023-10-28_07-25-02	01	2023-10-28_07-25-02	1	12	1879.25	1558.5	1882.0	1576.5
bumblebox-01_2023-10-28_07-25-02	01	2023-10-28_07-25-02	1	3	2799.75	1442.5	2804.5	1474.0
bumblebox-01_2023-10-28_07-25-02	01	2023-10-28_07-25-02	1	1	1575.5	1432.0	1585.0	1464.0
bumblebox-01_2023-10-28_07-25-02	01	2023-10-28_07-25-02	1	7	1512.75	1111.75	1516.0	1120.5
bumblebox-01_2023-10-28_07-25-02	01	2023-10-28_07-25-02	1	13	3033.0	1581.25	3005.5	1578.5
bumblebox-01_2023-10-28_07-25-02	01	2023-10-28_07-25-02	1	0	3194.5	724.25	3179.0	697.0
bumblebox-01_2023-10-28_07-25-02	01	2023-10-28_07-25-02	2	5	1914.75	2451.0	1919.5	2428.5
bumblebox-01_2023-10-28_07-25-02	01	2023-10-28_07-25-02	2	15	2073.0	1958.5	2063.0	1978.0
bumblebox-01_2023-10-28_07-25-02	01	2023-10-28_07-25-02	2	4	2434.75	1930.75	2423.5	1958.0
bumblebox-01_2023-10-28_07-25-02	01	2023-10-28_07-25-02	2	13	3037.0	1577.5	3009.0	1575.5
bumblebox-01_2023-10-28_07-25-02	01	2023-10-28_07-25-02	2	12	1882.0	1555.0	1883.5	1573.0
bumblebox-01_2023-10-28_07-25-02	01	2023-10-28_07-25-02	2	3	2800.0	1442.75	2804.5	1474.0
bumblebox-01_2023-10-28_07-25-02	01	2023-10-28_07-25-02	2	1	1562.5	1437.75	1568.5	1471.5
bumblebox-01_2023-10-28_07-25-02	01	2023-10-28_07-25-02	2	7	1531.0	1129.75	1532.0	1146.5
bumblebox-01_2023-10-28_07-25-02	01	2023-10-28_07-25-02	2	0	3193.0	719.25	3183.0	691.0
bumblebox-01_2023-10-28_07-25-02	01	2023-10-28_07-25-02	3	5	1927.25	2459.75	1934.0	2431.5
bumblebox-01_2023-10-28_07-25-02	01	2023-10-28_07-25-02	3	15	2071.5	1953.0	2060.0	1972.5
bumblebox-01_2023-10-28_07-25-02	01	2023-10-28_07-25-02	3	4	2433.5	1931.75	2422.5	1958.0
bumblebox-01_2023-10-28_07-25-02	01	2023-10-28_07-25-02	3	12	1896.0	1545.0	1899.0	1561.5
bumblebox-01_2023-10-28_07-25-02	01	2023-10-28_07-25-02	3	3	2799.75	1442.25	2805.0	1473.5
bumblebox-01_2023-10-28_07-25-02	01	2023-10-28_07-25-02	3	1	1564.25	1441.5	1571.5	1474.5
bumblebox-01_2023-10-28_07-25-02	01	2023-10-28_07-25-02	3	13	3044.25	1620.0	3017.0	1614.0
bumblebox-01_2023-10-28_07-25-02	01	2023-10-28_07-25-02	3	7	1501.5	1129.5	1483.0	1156.0
bumblebox-01_2023-10-28_07-25-02	01	2023-10-28_07-25-02	3	0	3202.75	712.0	3197.0	683.5
bumblebox-01_2023-10-28_07-25-02	01	2023-10-28_07-25-02	4	5	1934.5	2434.0	1943.0	2405.5
bumblebox-01_2023-10-28_07-25-02	01	2023-10-28_07-25-02	4	4	2426.25	1939.5	2412.5	1966.0
bumblebox-01_2023-10-28_07-25-02	01	2023-10-28_07-25-02	4	15	2072.75	1953.75	2063.5	1974.0
bumblebox-01_2023-10-28_07-25-02	01	2023-10-28_07-25-02	4	12	1896.75	1540.25	1899.0	1559.0
bumblebox-01_2023-10-28_07-25-02	01	2023-10-28_07-25-02	4	3	2800.0	1442.5	2805.0	1474.0
bumblebox-01_2023-10-28_07-25-02	01	2023-10-28_07-25-02	4	1	1562.25	1431.0	1568.0	1464.5
bumblebox-01_2023-10-28_07-25-02	01	2023-10-28_07-25-02	4	0	3230.0	695.0	3231.5	666.0
bumblebox-01_2023-10-28_07-25-02	01	2023-10-28_07-25-02	4	13	3043.0	1605.25	3013.5	1603.0
bumblebox-01_2023-10-28_07-25-02	01	2023-10-28_07-25-02	5	5	1953.25	2316.0	1961.5	2290.5
bumblebox-01_2023-10-28_07-25-02	01	2023-10-28_07-25-02	5	4	2418.25	1941.25	2404.5	1968.0
bumblebox-01_2023-10-28_07-25-02	01	2023-10-28_07-25-02	5	15	2071.75	1954.75	2062.5	1975.0
bumblebox-01_2023-10-28_07-25-02	01	2023-10-28_07-25-02	5	3	2800.0	1442.75	2804.5	1474.0
bumblebox-01_2023-10-28_07-25-02	01	2023-10-28_07-25-02	5	1	1574.25	1425.25	1580.0	1458.0
bumblebox-01_2023-10-28_07-25-02	01	2023-10-28_07-25-02	5	13	3041.0	1630.75	3014.0	1620.0
bumblebox-01_2023-10-28_07-25-02	01	2023-10-28_07-25-02	5	12	1901.0	1541.0	1903.5	1557.5
bumblebox-01_2023-10-28_07-25-02	01	2023-10-28_07-25-02	5	7	1528.75	1102.5	1509.5	1127.5
bumblebox-01_2023-10-28_07-25-02	01	2023-10-28_07-25-02	5	0	3276.25	677.75	3288.5	651.0
bumblebox-01_2023-10-28_07-25-02	01	2023-10-28_07-25-02	6	5	1973.0	2315.25	1976.0	2292.0
bumblebox-01_2023-10-28_07-25-02	01	2023-10-28_07-25-02	6	15	2066.5	1954.25	2057.0	1974.5
bumblebox-01_2023-10-28_07-25-02	01	2023-10-28_07-25-02	6	4	2431.5	1927.75	2417.0	1956.0
bumblebox-01_2023-10-28_07-25-02	01	2023-10-28_07-25-02	6	13	3045.25	1604.25	3016.5	1600.0
bumblebox-01_2023-10-28_07-25-02	01	2023-10-28_07-25-02	6	12	1899.25	1538.0	1901.5	1555.0
bumblebox-01_2023-10-28_07-25-02	01	2023-10-28_07-25-02	6	3	2800.25	1443.0	2804.5	1474.0
bumblebox-01_2023-10-28_07-25-02	01	2023-10-28_07-25-02	6	1	1572.25	1426.25	1575.5	1460.0
bumblebox-01_2023-10-28_07-25-02	01	2023-10-28_07-25-02	6	0	3300.0	650.75	3313.5	624.5
bumblebox-01_2023-10-28_07-25-02	01	2023-10-28_07-25-02	7	15	2072.0	1970.25	2064.0	1991.0
bumblebox-01_2023-10-28_07-25-02	01	2023-10-28_07-25-02	7	4	2433.75	1929.25	2418.0	1955.5
bumblebox-01_2023-10-28_07-25-02	01	2023-10-28_07-25-02	7	13	3053.0	1606.5	3024.0	1606.0
bumblebox-01_2023-10-28_07-25-02	01	2023-10-28_07-25-02	7	12	1883.75	1540.5	1886.0	1561.5
bumblebox-01_2023-10-28_07-25-02	01	2023-10-28_07-25-02	7	3	2800.0	1442.75	2805.0	1474.5
bumblebox-01_2023-10-28_07-25-02	01	2023-10-28_07-25-02	7	1	1574.75	1419.0	1576.0	1452.0
bumblebox-01_2023-10-28_07-25-02	01	2023-10-28_07-25-02	7	5	1974.75	2297.0	1980.5	2283.0
bumblebox-01_2023-10-28_07-25-02	01	2023-10-28_07-25-02	7	0	3311.0	625.75	3328.0	600.5
bumblebox-01_2023-10-28_07-25-02	01	2023-10-28_07-25-02	8	5	1968.25	2293.25	1970.0	2280.0
bumblebox-01_2023-10-28_07-25-02	01	2023-10-28_07-25-02	8	15	2071.0	1973.25	2064.0	1994.5
bumblebox-01_2023-10-28_07-25-02	01	2023-10-28_07-25-02	8	4	2426.5	1940.25	2411.5	1966.5
bumblebox-01_2023-10-28_07-25-02	01	2023-10-28_07-25-02	8	12	1888.25	1538.5	1892.0	1556.5
bumblebox-01_2023-10-28_07-25-02	01	2023-10-28_07-25-02	8	3	2799.75	1442.0	2804.5	1473.5
bumblebox-01_2023-10-28_07-25-02	01	2023-10-28_07-25-02	8	1	1591.0	1415.25	1591.5	1448.5
bumblebox-01_2023-10-28_07-25-02	01	2023-10-28_07-25-02	8	0	3318.25	608.75	3336.5	583.0
bumblebox-01_2023-10-28_07-25-02	01	2023-10-28_07-25-02	9	15	2075.0	1968.0	2065.5	1989.0
bumblebox-01_2023-10-28_07-25-02	01	2023-10-28_07-25-02	9	4	2428.75	1936.25	2414.0	1962.5
bumblebox-01_2023-10-28_07-25-02	01	2023-10-28_07-25-02	9	13	3054.25	1609.5	3024.5	1609.0
bumblebox-01_2023-10-28_07-25-02	01	2023-10-28_07-25-02	9	12	1887.0	1523.25	1888.5	1548.0
bumblebox-01_2023-10-28_07-25-02	01	2023-10-28_07-25-02	9	3	2800.5	1443.0	2805.0	1474.5
bumblebox-01_2023-10-28_07-25-02	01	2023-10-28_07-25-02	9	1	1592.75	1421.0	1590.5	1454.0
bumblebox-01_2023-10-28_07-25-02	01	2023-10-28_07-25-02	9	5	2006.0	2336.25	2017.0	2315.5
bumblebox-01_2023-10-28_07-25-02	01	2023-10-28_07-25-02	9	0	3314.25	600.25	3328.5	573.0
bumblebox-01_2023-10-28_07-25-02	01	2023-10-28_07-25-02	10	5	2040.0	2355.75	2059.5	2340.0
bumblebox-01_2023-10-28_07-25-02	01	2023-10-28_07-25-02	10	15	2071.0	1954.0	2062.0	1977.0
bumblebox-01_2023-10-28_07-25-02	01	2023-10-28_07-25-02	10	4	2429.25	1935.75	2414.0	1961.0
bumblebox-01_2023-10-28_07-25-02	01	2023-10-28_07-25-02	10	12	1879.25	1496.0	1877.0	1525.5
bumblebox-01_2023-10-28_07-25-02	01	2023-10-28_07-25-02	10	3	2800.25	1442.5	2804.5	1474.0
bumblebox-01_2023-10-28_07-25-02	01	2023-10-28_07-25-02	10	9	1464.0	1433.25	1484.5	1410.0
bumblebox-01_2023-10-28_07-25-02	01	2023-10-28_07-25-02	10	1	1593.25	1409.0	1591.5	1442.0
bumblebox-01_2023-10-28_07-25-02	01	2023-10-28_07-25-02	10	13	3048.25	1609.0	3019.0	1607.5
bumblebox-01_2023-10-28_07-25-02	01	2023-10-28_07-25-02	10	0	3319.25	602.5	3331.5	574.5
bumblebox-01_2023-10-28_07-25-02	01	2023-10-28_07-25-02	11	5	2031.75	2314.5	2043.0	2292.5
bumblebox-01_2023-10-28_07-25-02	01	2023-10-28_07-25-02	11	15	2072.5	1961.25	2063.5	1981.5
bumblebox-01_2023-10-28_07-25-02	01	2023-10-28_07-25-02	11	4	2429.75	1932.0	2415.0	1957.5
bumblebox-01_2023-10-28_07-25-02	01	2023-10-28_07-25-02	11	12	1859.0	1519.5	1861.0	1546.5
bumblebox-01_2023-10-28_07-25-02	01	2023-10-28_07-25-02	11	3	2799.75	1442.75	2804.5	1474.5
bumblebox-01_2023-10-28_07-25-02	01	2023-10-28_07-25-02	11	9	1460.0	1449.25	1483.5	1428.5
bumblebox-01_2023-10-28_07-25-02	01	2023-10-28_07-25-02	11	1	1602.25	1414.75	1600.5	1448.0
bumblebox-01_2023-10-28_07-25-02	01	2023-10-28_07-25-02	11	13	3052.25	1606.5	3023.0	1602.5
bumblebox-01_2023-10-28_07-25-02	01	2023-10-28_07-25-02	11	0	3323.25	601.0	3337.5	573.5
bumblebox-01_2023-10-28_07-25-02	01	2023-10-28_07-25-02	12	5	1976.75	2320.25	1980.5	2299.0
bumblebox-01_2023-10-28_07-25-02	01	2023-10-28_07-25-02	12	4	2437.75	1925.5	2424.5	1953.0
bumblebox-01_2023-10-28_07-25-02	01	2023-10-28_07-25-02	12	12	1825.75	1528.0	1829.0	1552.0
bumblebox-01_2023-10-28_07-25-02	01	2023-10-28_07-25-02	12	3	2799.75	1442.25	2804.5	1473.0
bumblebox-01_2023-10-28_07-25-02	01	2023-10-28_07-25-02	12	9	1495.25	1432.75	1520.0	1413.0
bumblebox-01_2023-10-28_07-25-02	01	2023-10-28_07-25-02	12	1	1605.5	1411.0	1603.0	1444.0
bumblebox-01_2023-10-28_07-25-02	01	2023-10-28_07-25-02	12	0	3327.25	607.0	3341.5	579.5
bumblebox-01_2023-10-28_07-25-02	01	2023-10-28_07-25-02	13	5	1930.0	2324.5	1927.0	2305.5
bumblebox-01_2023-10-28_07-25-02	01	2023-10-28_07-25-02	13	15	2073.5	1957.0	2064.0	1978.0
bumblebox-01_2023-10-28_07-25-02	01	2023-10-28_07-25-02	13	4	2432.5	1929.25	2417.0	1955.0
bumblebox-01_2023-10-28_07-25-02	01	2023-10-28_07-25-02	13	12	1818.0	1522.0	1827.5	1547.0
bumblebox-01_2023-10-28_07-25-02	01	2023-10-28_07-25-02	13	3	2800.25	1442.75	2804.5	1474.5
bumblebox-01_2023-10-28_07-25-02	01	2023-10-28_07-25-02	13	1	1609.25	1414.75	1607.5	1448.0
bumblebox-01_2023-10-28_07-25-02	01	2023-10-28_07-25-02	13	9	1504.5	1405.0	1535.0	1395.5
bumblebox-01_2023-10-28_07-25-02	01	2023-10-28_07-25-02	13	0	3326.0	607.25	3335.5	578.5
bumblebox-01_2023-10-28_07-25-02	01	2023-10-28_07-25-02	14	5	1963.25	2314.5	1969.0	2295.5
bumblebox-01_2023-10-28_07-25-02	01	2023-10-28_07-25-02	14	15	2075.75	1962.25	2068.0	1984.0
bumblebox-01_2023-10-28_07-25-02	01	2023-10-28_07-25-02	14	12	1819.5	1491.5	1831.5	1519.0
bumblebox-01_2023-10-28_07-25-02	01	2023-10-28_07-25-02	14	3	2800.25	1442.5	2805.0	1474.0
bumblebox-01_2023-10-28_07-25-02	01	2023-10-28_07-25-02	14	1	1611.75	1415.25	1608.5	1448.5
bumblebox-01_2023-10-28_07-25-02	01	2023-10-28_07-25-02	14	9	1437.5	1401.25	1465.0	1411.5
bumblebox-01_2023-10-28_07-25-02	01	2023-10-28_07-25-02	14	4	2430.75	1934.25	2415.0	1959.5
bumblebox-01_2023-10-28_07-25-02	01	2023-10-28_07-25-02	14	0	3320.0	604.5	3326.5	576.0
bumblebox-01_2023-10-28_07-25-02	01	2023-10-28_07-25-02	15	15	2071.25	1976.0	2064.0	1996.0
bumblebox-01_2023-10-28_07-25-02	01	2023-10-28_07-25-02	15	4	2430.25	1931.75	2414.5	1957.0
bumblebox-01_2023-10-28_07-25-02	01	2023-10-28_07-25-02	15	13	3059.75	1588.5	3029.5	1584.0
bumblebox-01_2023-10-28_07-25-02	01	2023-10-28_07-25-02	15	3	2799.75	1442.75	2804.5	1474.0
bumblebox-01_2023-10-28_07-25-02	01	2023-10-28_07-25-02	15	9	1454.75	1445.5	1483.0	1458.5
bumblebox-01_2023-10-28_07-25-02	01	2023-10-28_07-25-02	15	12	1865.75	1443.5	1870.5	1474.0
bumblebox-01_2023-10-28_07-25-02	01	2023-10-28_07-25-02	15	1	1616.25	1417.25	1611.5	1450.5
bumblebox-01_2023-10-28_07-25-02	01	2023-10-28_07-25-02	15	5	1964.75	2329.0	1960.5	2309.5
bumblebox-01_2023-10-28_07-25-02	01	2023-10-28_07-25-02	15	10	1979.75	1611.75	1951.0	1625.0
bumblebox-01_2023-10-28_07-25-02	01	2023-10-28_07-25-02	15	0	3312.75	607.5	3317.0	579.5
bumblebox-01_2023-10-28_07-25-02	01	2023-10-28_07-25-02	16	5	1976.75	2304.75	1982.0	2281.5
bumblebox-01_2023-10-28_07-25-02	01	2023-10-28_07-25-02	16	15	2067.5	1976.0	2060.0	1996.0
bumblebox-01_2023-10-28_07-25-02	01	2023-10-28_07-25-02	16	4	2426.75	1932.5	2410.0	1958.0
bumblebox-01_2023-10-28_07-25-02	01	2023-10-28_07-25-02	16	13	3066.5	1573.5	3036.5	1571.0
bumblebox-01_2023-10-28_07-25-02	01	2023-10-28_07-25-02	16	3	2800.0	1442.5	2804.5	1473.5
bumblebox-01_2023-10-28_07-25-02	01	2023-10-28_07-25-02	16	1	1612.75	1415.75	1608.5	1448.0
bumblebox-01_2023-10-28_07-25-02	01	2023-10-28_07-25-02	16	12	1905.75	1385.25	1908.0	1418.0
bumblebox-01_2023-10-28_07-25-02	01	2023-10-28_07-25-02	16	9	1488.5	1431.5	1519.0	1440.0
bumblebox-01_2023-10-28_07-25-02	01	2023-10-28_07-25-02	16	0	3313.5	606.0	3317.5	577.5
bumblebox-01_2023-10-28_07-25-02	01	2023-10-28_07-25-02	17	15	2068.0	1983.0	2060.5	2002.0
bumblebox-01_2023-10-28_07-25-02	01	2023-10-28_07-25-02	17	4	2445.0	1921.25	2433.0	1949.5
bumblebox-01_2023-10-28_07-25-02	01	2023-10-28_07-25-02	17	10	1954.0	1606.25	1923.0	1616.5
bumblebox-01_2023-10-28_07-25-02	01	2023-10-28_07-25-02	17	3	2799.75	1442.25	2804.5	1474.0
bumblebox-01_2023-10-28_07-25-02	01	2023-10-28_07-25-02	17	1	1610.0	1417.0	1605.5	1450.0
bumblebox-01_2023-10-28_07-25-02	01	2023-10-28_07-25-02	17	12	1877.0	1388.25	1864.5	1418.5
bumblebox-01_2023-10-28_07-25-02	01	2023-10-28_07-25-02	17	13	3057.5	1566.0	3028.5	1561.0
bumblebox-01_2023-10-28_07-25-02	01	2023-10-28_07-25-02	17	9	1501.0	1426.5	1531.0	1437.0
bumblebox-01_2023-10-28_07-25-02	01	2023-10-28_07-25-02	17	0	3312.5	606.5	3316.5	578.0
bumblebox-01_2023-10-28_07-25-02	01	2023-10-28_07-25-02	18	5	1950.0	2326.0	1955.5	2306.5
bumblebox-01_2023-10-28_07-25-02	01	2023-10-28_07-25-02	18	4	2432.5	1928.75	2417.0	1955.5
bumblebox-01_2023-10-28_07-25-02	01	2023-10-28_07-25-02	18	3	2800.75	1441.25	2805.5	1472.5
bumblebox-01_2023-10-28_07-25-02	01	2023-10-28_07-25-02	18	1	1594.25	1422.5	1590.0	1454.5
bumblebox-01_2023-10-28_07-25-02	01	2023-10-28_07-25-02	18	9	1502.75	1424.75	1533.0	1432.5
bumblebox-01_2023-10-28_07-25-02	01	2023-10-28_07-25-02	18	12	1862.75	1375.5	1877.0	1404.0
bumblebox-01_2023-10-28_07-25-02	01	2023-10-28_07-25-02	18	15	2067.5	1966.25	2058.5	1987.5
bumblebox-01_2023-10-28_07-25-02	01	2023-10-28_07-25-02	18	10	1954.0	1596.75	1923.0	1606.0
bumblebox-01_2023-10-28_07-25-02	01	2023-10-28_07-25-02	18	13	3053.5	1566.5	3025.0	1561.0
bumblebox-01_2023-10-28_07-25-02	01	2023-10-28_07-25-02	18	0	3313.0	605.0	3317.5	576.5
bumblebox-01_2023-10-28_07-25-02	01	2023-10-28_07-25-02	19	5	1933.25	2393.25	1948.0	2367.5
bumblebox-01_2023-10-28_07-25-02	01	2023-10-28_07-25-02	19	15	2072.5	1959.75	2063.0	1979.0
bumblebox-01_2023-10-28_07-25-02	01	2023-10-28_07-25-02	19	4	2432.5	1930.25	2415.5	1955.5
bumblebox-01_2023-10-28_07-25-02	01	2023-10-28_07-25-02	19	10	1949.5	1598.75	1919.5	1608.0
bumblebox-01_2023-10-28_07-25-02	01	2023-10-28_07-25-02	19	3	2800.25	1442.25	2805.0	1474.0
bumblebox-01_2023-10-28_07-25-02	01	2023-10-28_07-25-02	19	9	1500.25	1432.5	1530.5	1440.5
bumblebox-01_2023-10-28_07-25-02	01	2023-10-28_07-25-02	19	1	1597.0	1424.25	1593.5	1456.5
bumblebox-01_2023-10-28_07-25-02	01	2023-10-28_07-25-02	19	12	1892.5	1381.0	1915.5	1402.0
bumblebox-01_2023-10-28_07-25-02	01	2023-10-28_07-25-02	19	13	3052.25	1565.5	3024.5	1560.0
bumblebox-01_2023-10-28_07-25-02	01	2023-10-28_07-25-02	19	0	3313.5	604.75	3318.5	576.5
bumblebox-01_2023-10-28_07-25-02	01	2023-10-28_07-25-02	20	5	1967.0	2399.0	1992.0	2388.0
bumblebox-01_2023-10-28_07-25-02	01	2023-10-28_07-25-02	20	15	2073.75	1964.25	2066.0	1985.0
bumblebox-01_2023-10-28_07-25-02	01	2023-10-28_07-25-02	20	4	2421.25	1938.5	2403.5	1964.0
bumblebox-01_2023-10-28_07-25-02	01	2023-10-28_07-25-02	20	13	3049.25	1564.5	3022.0	1559.0
bumblebox-01_2023-10-28_07-25-02	01	2023-10-28_07-25-02	20	3	2799.75	1442.0	2804.5	1473.5
bumblebox-01_2023-10-28_07-25-02	01	2023-10-28_07-25-02	20	9	1489.25	1435.0	1518.5	1446.5
bumblebox-01_2023-10-28_07-25-02	01	2023-10-28_07-25-02	20	1	1590.25	1414.5	1586.0	1447.5
bumblebox-01_2023-10-28_07-25-02	01	2023-10-28_07-25-02	20	12	1899.0	1394.75	1930.0	1399.5
bumblebox-01_2023-10-28_07-25-02	01	2023-10-28_07-25-02	20	8	2012.0	1096.5	1981.5	1093.0
bumblebox-01_2023-10-28_07-25-02	01	2023-10-28_07-25-02	20	10	1939.0	1585.75	1909.0	1595.0
bumblebox-01_2023-10-28_07-25-02	01	2023-10-28_07-25-02	20	0	3313.5	605.0	3318.5	576.5
bumblebox-01_2023-10-28_07-25-02	01	2023-10-28_07-25-02	21	5	2061.75	2407.25	2088.0	2411.0
bumblebox-01_2023-10-28_07-25-02	01	2023-10-28_07-25-02	21	15	2075.0	1965.25	2066.0	1986.0
bumblebox-01_2023-10-28_07-25-02	01	2023-10-28_07-25-02	21	4	2443.25	1914.0	2432.0	1942.5
bumblebox-01_2023-10-28_07-25-02	01	2023-10-28_07-25-02	21	10	1946.5	1586.5	1917.0	1597.5
bumblebox-01_2023-10-28_07-25-02	01	2023-10-28_07-25-02	21	3	2799.75	1441.75	2805.0	1473.5
bumblebox-01_2023-10-28_07-25-02	01	2023-10-28_07-25-02	21	9	1459.5	1437.25	1488.0	1449.5
bumblebox-01_2023-10-28_07-25-02	01	2023-10-28_07-25-02	21	1	1583.0	1412.0	1577.5	1444.5
bumblebox-01_2023-10-28_07-25-02	01	2023-10-28_07-25-02	21	12	1894.25	1383.5	1925.5	1388.5
bumblebox-01_2023-10-28_07-25-02	01	2023-10-28_07-25-02	21	13	3047.5	1562.5	3020.5	1557.0
bumblebox-01_2023-10-28_07-25-02	01	2023-10-28_07-25-02	21	0	3313.5	604.25	3319.0	575.5
bumblebox-01_2023-10-28_07-25-02	01	2023-10-28_07-25-02	22	5	2321.25	2471.5	2347.5	2475.0
bumblebox-01_2023-10-28_07-25-02	01	2023-10-28_07-25-02	22	10	1937.25	1582.25	1907.5	1591.0
bumblebox-01_2023-10-28_07-25-02	01	2023-10-28_07-25-02	22	13	3046.75	1563.0	3019.0	1557.5
bumblebox-01_2023-10-28_07-25-02	01	2023-10-28_07-25-02	22	3	2799.75	1441.5	2804.5	1472.5
bumblebox-01_2023-10-28_07-25-02	01	2023-10-28_07-25-02	22	1	1573.0	1411.5	1567.0	1443.0
bumblebox-01_2023-10-28_07-25-02	01	2023-10-28_07-25-02	22	12	1912.0	1381.0	1931.5	1356.0
bumblebox-01_2023-10-28_07-25-02	01	2023-10-28_07-25-02	22	15	2074.0	1953.0	2064.5	1974.5
bumblebox-01_2023-10-28_07-25-02	01	2023-10-28_07-25-02	22	9	1466.5	1435.0	1495.5	1446.5
bumblebox-01_2023-10-28_07-25-02	01	2023-10-28_07-25-02	22	0	3314.75	603.75	3320.0	574.5
bumblebox-01_2023-10-28_07-25-02	01	2023-10-28_07-25-02	23	5	2579.75	2542.75	2608.0	2545.5
bumblebox-01_2023-10-28_07-25-02	01	2023-10-28_07-25-02	23	15	2077.0	1955.0	2066.0	1975.0
bumblebox-01_2023-10-28_07-25-02	01	2023-10-28_07-25-02	23	4	2437.25	1912.0	2427.0	1941.5
bumblebox-01_2023-10-28_07-25-02	01	2023-10-28_07-25-02	23	3	2799.25	1441.75	2803.5	1473.0
bumblebox-01_2023-10-28_07-25-02	01	2023-10-28_07-25-02	23	9	1461.0	1434.25	1490.0	1445.5
bumblebox-01_2023-10-28_07-25-02	01	2023-10-28_07-25-02	23	1	1568.75	1413.5	1563.5	1446.0
bumblebox-01_2023-10-28_07-25-02	01	2023-10-28_07-25-02	23	12	1856.25	1392.25	1846.5	1361.0
bumblebox-01_2023-10-28_07-25-02	01	2023-10-28_07-25-02	23	13	3045.75	1561.25	3019.0	1555.5
bumblebox-01_2023-10-28_07-25-02	01	2023-10-28_07-25-02	23	0	3314.0	603.5	3320.0	575.0
bumblebox-01_2023-10-28_07-25-02	01	2023-10-28_07-25-02	24	15	2081.25	1966.5	2074.5	1987.0
bumblebox-01_2023-10-28_07-25-02	01	2023-10-28_07-25-02	24	10	1954.5	1593.0	1924.0	1603.5
bumblebox-01_2023-10-28_07-25-02	01	2023-10-28_07-25-02	24	9	1476.0	1461.75	1503.5	1476.5
bumblebox-01_2023-10-28_07-25-02	01	2023-10-28_07-25-02	24	3	2799.75	1441.25	2804.5	1472.5
bumblebox-01_2023-10-28_07-25-02	01	2023-10-28_07-25-02	24	1	1574.0	1418.25	1570.0	1450.5
bumblebox-01_2023-10-28_07-25-02	01	2023-10-28_07-25-02	24	12	1805.75	1354.5	1780.0	1335.5
bumblebox-01_2023-10-28_07-25-02	01	2023-10-28_07-25-02	24	8	1989.75	1128.75	1961.0	1134.0
bumblebox-01_2023-10-28_07-25-02	01	2023-10-28_07-25-02	24	0	3313.75	603.0	3319.5	574.0
bumblebox-01_2023-10-28_07-25-02	01	2023-10-28_07-25-02	24	5	2914.75	2698.5	2936.5	2696.0
bumblebox-01_2023-10-28_07-25-02	01	2023-10-28_07-25-02	24	13	3045.25	1561.5	3018.5	1555.5
bumblebox-01_2023-10-28_07-25-02	01	2023-10-28_07-25-02	25	15	2071.75	1943.0	2063.0	1966.0
bumblebox-01_2023-10-28_07-25-02	01	2023-10-28_07-25-02	25	10	1945.25	1601.0	1915.0	1612.0
bumblebox-01_2023-10-28_07-25-02	01	2023-10-28_07-25-02	25	3	2800.0	1441.5	2805.0	1473.0
bumblebox-01_2023-10-28_07-25-02	01	2023-10-28_07-25-02	25	1	1572.25	1415.75	1570.0	1448.5
bumblebox-01_2023-10-28_07-25-02	01	2023-10-28_07-25-02	25	12	1804.75	1390.75	1772.5	1393.5
bumblebox-01_2023-10-28_07-25-02	01	2023-10-28_07-25-02	25	8	1964.75	1175.5	1945.5	1197.0
bumblebox-01_2023-10-28_07-25-02	01	2023-10-28_07-25-02	25	5	3029.75	2749.5	3046.0	2764.0
bumblebox-01_2023-10-28_07-25-02	01	2023-10-28_07-25-02	25	13	3046.0	1564.0	3019.0	1558.0
bumblebox-01_2023-10-28_07-25-02	01	2023-10-28_07-25-02	25	9	1515.25	1553.5	1544.5	1566.5
bumblebox-01_2023-10-28_07-25-02	01	2023-10-28_07-25-02	25	0	3314.5	602.5	3320.5	574.0
bumblebox-01_2023-10-28_07-25-02	01	2023-10-28_07-25-02	26	15	2068.0	1944.0	2060.0	1965.5
bumblebox-01_2023-10-28_07-25-02	01	2023-10-28_07-25-02	26	9	1511.25	1572.0	1542.0	1580.5
bumblebox-01_2023-10-28_07-25-02	01	2023-10-28_07-25-02	26	3	2799.5	1441.75	2804.5	1473.0
bumblebox-01_2023-10-28_07-25-02	01	2023-10-28_07-25-02	26	12	1794.5	1438.75	1769.0	1458.0
bumblebox-01_2023-10-28_07-25-02	01	2023-10-28_07-25-02	26	1	1571.5	1420.25	1571.5	1453.0
bumblebox-01_2023-10-28_07-25-02	01	2023-10-28_07-25-02	26	8	1924.5	1156.0	1896.5	1169.0
bumblebox-01_2023-10-28_07-25-02	01	2023-10-28_07-25-02	26	5	2759.0	2824.25	2732.0	2837.5
bumblebox-01_2023-10-28_07-25-02	01	2023-10-28_07-25-02	26	10	1922.5	1609.75	1892.0	1619.0
bumblebox-01_2023-10-28_07-25-02	01	2023-10-28_07-25-02	26	13	3048.0	1564.75	3021.0	1558.5
bumblebox-01_2023-10-28_07-25-02	01	2023-10-28_07-25-02	26	0	3315.25	602.5	3321.0	574.0
bumblebox-01_2023-10-28_07-25-02	01	2023-10-28_07-25-02	27	10	1923.25	1602.5	1893.5	1613.0
bumblebox-01_2023-10-28_07-25-02	01	2023-10-28_07-25-02	27	9	1546.0	1607.25	1575.0	1620.5
bumblebox-01_2023-10-28_07-25-02	01	2023-10-28_07-25-02	27	3	2799.25	1441.25	2804.5	1472.5
bumblebox-01_2023-10-28_07-25-02	01	2023-10-28_07-25-02	27	12	1818.25	1422.0	1802.5	1448.5
bumblebox-01_2023-10-28_07-25-02	01	2023-10-28_07-25-02	27	1	1564.5	1415.25	1565.5	1448.5
bumblebox-01_2023-10-28_07-25-02	01	2023-10-28_07-25-02	27	8	1895.25	1164.75	1862.5	1170.0
bumblebox-01_2023-10-28_07-25-02	01	2023-10-28_07-25-02	27	15	2068.75	1941.0	2061.5	1964.5
bumblebox-01_2023-10-28_07-25-02	01	2023-10-28_07-25-02	27	13	3046.5	1565.0	3020.0	1559.0
bumblebox-01_2023-10-28_07-25-02	01	2023-10-28_07-25-02	27	0	3314.5	602.25	3320.5	574.0
bumblebox-01_2023-10-28_07-25-02	01	2023-10-28_07-25-02	28	15	2075.25	1943.5	2065.0	1964.5
bumblebox-01_2023-10-28_07-25-02	01	2023-10-28_07-25-02	28	9	1478.5	1614.5	1505.0	1632.0
bumblebox-01_2023-10-28_07-25-02	01	2023-10-28_07-25-02	28	12	1812.75	1487.75	1797.0	1514.0
bumblebox-01_2023-10-28_07-25-02	01	2023-10-28_07-25-02	28	3	2799.5	1442.0	2804.5	1474.0
bumblebox-01_2023-10-28_07-25-02	01	2023-10-28_07-25-02	28	1	1569.0	1415.0	1573.0	1448.5
bumblebox-01_2023-10-28_07-25-02	01	2023-10-28_07-25-02	28	8	1849.75	1210.25	1818.0	1221.0
bumblebox-01_2023-10-28_07-25-02	01	2023-10-28_07-25-02	28	5	2297.5	2809.5	2272.0	2797.0
bumblebox-01_2023-10-28_07-25-02	01	2023-10-28_07-25-02	28	10	1926.25	1594.0	1898.5	1605.0
bumblebox-01_2023-10-28_07-25-02	01	2023-10-28_07-25-02	28	13	3050.0	1569.75	3022.0	1563.5
bumblebox-01_2023-10-28_07-25-02	01	2023-10-28_07-25-02	28	0	3315.0	602.25	3321.5	574.5
bumblebox-01_2023-10-28_07-25-02	01	2023-10-28_07-25-02	29	15	2075.25	1949.0	2065.5	1971.0
bumblebox-01_2023-10-28_07-25-02	01	2023-10-28_07-25-02	29	10	1934.75	1592.0	1906.5	1604.5
bumblebox-01_2023-10-28_07-25-02	01	2023-10-28_07-25-02	29	13	3045.25	1571.75	3017.0	1565.5
bumblebox-01_2023-10-28_07-25-02	01	2023-10-28_07-25-02	29	9	1471.25	1553.5	1500.0	1542.0
bumblebox-01_2023-10-28_07-25-02	01	2023-10-28_07-25-02	29	12	1808.5	1490.0	1790.5	1516.0
bumblebox-01_2023-10-28_07-25-02	01	2023-10-28_07-25-02	29	3	2800.0	1441.75	2805.0	1473.0
bumblebox-01_2023-10-28_07-25-02	01	2023-10-28_07-25-02	29	1	1574.5	1417.75	1579.0	1451.0
bumblebox-01_2023-10-28_07-25-02	01	2023-10-28_07-25-02	29	8	1947.25	1115.25	1916.0	1110.5
bumblebox-01_2023-10-28_07-25-02	01	2023-10-28_07-25-02	29	5	2248.5	2749.75	2224.5	2745.5
bumblebox-01_2023-10-28_07-25-02	01	2023-10-28_07-25-02	29	0	3315.0	602.75	3321.5	574.5
bumblebox-01_2023-10-28_07-25-02	01	2023-10-28_07-25-02	30	5	2148.5	2735.25	2123.5	2720.0
bumblebox-01_2023-10-28_07-25-02	01	2023-10-28_07-25-02	30	15	2071.75	1948.0	2063.0	1969.0
bumblebox-01_2023-10-28_07-25-02	01	2023-10-28_07-25-02	30	13	3045.25	1575.75	3017.0	1570.5
bumblebox-01_2023-10-28_07-25-02	01	2023-10-28_07-25-02	30	12	1829.5	1465.75	1803.5	1485.0
bumblebox-01_2023-10-28_07-25-02	01	2023-10-28_07-25-02	30	3	2799.5	1442.0	2804.5	1473.5
bumblebox-01_2023-10-28_07-25-02	01	2023-10-28_07-25-02	30	1	1571.25	1417.0	1573.5	1450.5
bumblebox-01_2023-10-28_07-25-02	01	2023-10-28_07-25-02	30	8	1938.5	1165.5	1906.5	1158.0
bumblebox-01_2023-10-28_07-25-02	01	2023-10-28_07-25-02	30	10	1925.0	1596.75	1898.5	1608.5
bumblebox-01_2023-10-28_07-25-02	01	2023-10-28_07-25-02	30	0	3315.25	602.5	3321.5	574.0
bumblebox-01_2023-10-28_07-25-02	01	2023-10-28_07-25-02	31	5	1860.5	2579.25	1831.5	2576.0
bumblebox-01_2023-10-28_07-25-02	01	2023-10-28_07-25-02	31	4	2448.0	1943.0	2447.5	1922.0
bumblebox-01_2023-10-28_07-25-02	01	2023-10-28_07-25-02	31	10	1924.25	1591.5	1898.0	1603.5
bumblebox-01_2023-10-28_07-25-02	01	2023-10-28_07-25-02	31	13	3034.0	1578.0	3006.5	1572.5
bumblebox-01_2023-10-28_07-25-02	01	2023-10-28_07-25-02	31	9	1420.0	1475.25	1441.5	1458.0
bumblebox-01_2023-10-28_07-25-02	01	2023-10-28_07-25-02	31	12	1818.75	1465.75	1794.0	1486.0
bumblebox-01_2023-10-28_07-25-02	01	2023-10-28_07-25-02	31	3	2799.5	1442.0	2804.0	1473.5
bumblebox-01_2023-10-28_07-25-02	01	2023-10-28_07-25-02	31	1	1570.75	1418.75	1572.5	1452.0
bumblebox-01_2023-10-28_07-25-02	01	2023-10-28_07-25-02	31	8	1961.75	1139.5	1935.5	1152.0
bumblebox-01_2023-10-28_07-25-02	01	2023-10-28_07-25-02	31	15	2074.25	1951.0	2064.0	1972.0
bumblebox-01_2023-10-28_07-25-02	01	2023-10-28_07-25-02	31	11	1975.75	1831.25	2002.0	1848.5
bumblebox-01_2023-10-28_07-25-02	01	2023-10-28_07-25-02	31	0	3315.25	602.25	3322.0	574.0
bumblebox-01_2023-10-28_07-25-02	01	2023-10-28_07-25-02	32	15	2078.0	1950.75	2066.0	1969.5
bumblebox-01_2023-10-28_07-25-02	01	2023-10-28_07-25-02	32	13	3028.75	1579.0	3000.0	1574.5
bumblebox-01_2023-10-28_07-25-02	01	2023-10-28_07-25-02	32	12	1820.5	1455.25	1796.5	1475.5
bumblebox-01_2023-10-28_07-25-02	01	2023-10-28_07-25-02	32	3	2799.0	1441.75	2803.5	1473.0
bumblebox-01_2023-10-28_07-25-02	01	2023-10-28_07-25-02	32	1	1567.25	1408.0	1564.0	1441.0
bumblebox-01_2023-10-28_07-25-02	01	2023-10-28_07-25-02	32	8	1916.0	1161.75	1883.0	1166.5
bumblebox-01_2023-10-28_07-25-02	01	2023-10-28_07-25-02	32	5	1764.75	2578.25	1736.0	2568.0
bumblebox-01_2023-10-28_07-25-02	01	2023-10-28_07-25-02	32	4	2428.25	1807.75	2409.0	1781.5
bumblebox-01_2023-10-28_07-25-02	01	2023-10-28_07-25-02	32	10	1923.25	1588.75	1899.0	1601.5
bumblebox-01_2023-10-28_07-25-02	01	2023-10-28_07-25-02	32	9	1464.5	1406.5	1484.0	1382.0
bumblebox-01_2023-10-28_07-25-02	01	2023-10-28_07-25-02	32	0	3315.5	602.25	3322.0	573.5
bumblebox-01_2023-10-28_07-25-02	01	2023-10-28_07-25-02	33	5	1388.25	2490.75	1365.5	2476.0
bumblebox-01_2023-10-28_07-25-02	01	2023-10-28_07-25-02	33	12	1800.0	1467.75	1800.5	1497.5
bumblebox-01_2023-10-28_07-25-02	01	2023-10-28_07-25-02	33	3	2799.5	1442.0	2804.5	1473.0
bumblebox-01_2023-10-28_07-25-02	01	2023-10-28_07-25-02	33	1	1569.5	1421.75	1568.0	1454.0
bumblebox-01_2023-10-28_07-25-02	01	2023-10-28_07-25-02	33	9	1467.25	1409.75	1465.0	1381.5
bumblebox-01_2023-10-28_07-25-02	01	2023-10-28_07-25-02	33	8	1953.5	1130.5	1921.5	1124.0
bumblebox-01_2023-10-28_07-25-02	01	2023-10-28_07-25-02	33	10	1923.75	1590.75	1899.5	1602.5
bumblebox-01_2023-10-28_07-25-02	01	2023-10-28_07-25-02	33	13	3026.0	1583.25	2998.5	1578.5
bumblebox-01_2023-10-28_07-25-02	01	2023-10-28_07-25-02	33	0	3315.75	602.0	3323.0	574.0
bumblebox-01_2023-10-28_07-25-02	01	2023-10-28_07-25-02	34	15	2037.5	1961.75	2049.0	1989.5
bumblebox-01_2023-10-28_07-25-02	01	2023-10-28_07-25-02	34	13	3026.5	1583.75	2997.5	1577.0
bumblebox-01_2023-10-28_07-25-02	01	2023-10-28_07-25-02	34	4	2301.75	1495.0	2289.0	1480.5
bumblebox-01_2023-10-28_07-25-02	01	2023-10-28_07-25-02	34	3	2799.25	1442.0	2804.0	1473.5
bumblebox-01_2023-10-28_07-25-02	01	2023-10-28_07-25-02	34	12	1789.5	1427.75	1795.5	1457.5
bumblebox-01_2023-10-28_07-25-02	01	2023-10-28_07-25-02	34	1	1568.5	1422.25	1571.0	1455.5
bumblebox-01_2023-10-28_07-25-02	01	2023-10-28_07-25-02	34	9	1450.5	1430.25	1436.5	1404.5
bumblebox-01_2023-10-28_07-25-02	01	2023-10-28_07-25-02	34	8	2003.5	1131.5	1990.0	1150.0
bumblebox-01_2023-10-28_07-25-02	01	2023-10-28_07-25-02	34	5	1305.75	2301.25	1296.0	2274.0
bumblebox-01_2023-10-28_07-25-02	01	2023-10-28_07-25-02	34	10	1924.0	1590.25	1899.5	1601.5
bumblebox-01_2023-10-28_07-25-02	01	2023-10-28_07-25-02	34	0	3315.75	602.25	3322.0	573.5
bumblebox-01_2023-10-28_07-25-02	01	2023-10-28_07-25-02	35	5	1522.25	2080.5	1535.5	2056.5
bumblebox-01_2023-10-28_07-25-02	01	2023-10-28_07-25-02	35	15	2062.5	1973.5	2083.0	1995.5
bumblebox-01_2023-10-28_07-25-02	01	2023-10-28_07-25-02	35	13	3021.25	1573.0	2990.5	1571.0
bumblebox-01_2023-10-28_07-25-02	01	2023-10-28_07-25-02	35	4	2233.5	1503.25	2200.0	1503.5
bumblebox-01_2023-10-28_07-25-02	01	2023-10-28_07-25-02	35	3	2799.75	1441.75	2805.0	1473.0
bumblebox-01_2023-10-28_07-25-02	01	2023-10-28_07-25-02	35	1	1560.5	1419.25	1562.5	1452.0
bumblebox-01_2023-10-28_07-25-02	01	2023-10-28_07-25-02	35	12	1831.0	1338.0	1857.0	1355.0
bumblebox-01_2023-10-28_07-25-02	01	2023-10-28_07-25-02	35	8	2040.75	1171.0	2039.5	1199.0
bumblebox-01_2023-10-28_07-25-02	01	2023-10-28_07-25-02	35	10	1931.5	1581.25	1905.5	1595.0
bumblebox-01_2023-10-28_07-25-02	01	2023-10-28_07-25-02	35	0	3316.0	602.0	3323.0	573.5
bumblebox-01_2023-10-28_07-25-02	01	2023-10-28_07-25-02	36	15	2108.0	2021.0	2133.5	2040.5
bumblebox-01_2023-10-28_07-25-02	01	2023-10-28_07-25-02	36	5	1648.25	1938.75	1661.0	1910.5
bumblebox-01_2023-10-28_07-25-02	01	2023-10-28_07-25-02	36	4	2163.75	1706.0	2137.0	1727.0
bumblebox-01_2023-10-28_07-25-02	01	2023-10-28_07-25-02	36	3	2799.75	1441.25	2804.5	1472.5
bumblebox-01_2023-10-28_07-25-02	01	2023-10-28_07-25-02	36	1	1566.25	1422.75	1570.5	1456.0
bumblebox-01_2023-10-28_07-25-02	01	2023-10-28_07-25-02	36	9	1451.75	1409.5	1449.0	1380.0
bumblebox-01_2023-10-28_07-25-02	01	2023-10-28_07-25-02	36	12	1841.25	1365.0	1873.5	1366.0
bumblebox-01_2023-10-28_07-25-02	01	2023-10-28_07-25-02	36	8	2057.25	1226.5	2054.0	1257.0
bumblebox-01_2023-10-28_07-25-02	01	2023-10-28_07-25-02	36	10	1943.0	1597.25	1917.5	1611.0
bumblebox-01_2023-10-28_07-25-02	01	2023-10-28_07-25-02	36	0	3315.25	601.5	3322.0	573.0
bumblebox-01_2023-10-28_07-25-02	01	2023-10-28_07-25-02	37	15	2115.5	2004.0	2145.5	2008.5
bumblebox-01_2023-10-28_07-25-02	01	2023-10-28_07-25-02	37	4	2291.0	1662.25	2296.5	1696.0
bumblebox-01_2023-10-28_07-25-02	01	2023-10-28_07-25-02	37	10	1936.25	1599.0	1908.0	1611.5
bumblebox-01_2023-10-28_07-25-02	01	2023-10-28_07-25-02	37	3	2799.25	1441.75	2804.0	1473.5
bumblebox-01_2023-10-28_07-25-02	01	2023-10-28_07-25-02	37	1	1558.75	1412.75	1560.5	1445.5
bumblebox-01_2023-10-28_07-25-02	01	2023-10-28_07-25-02	37	12	1853.75	1355.5	1879.0	1336.0
bumblebox-01_2023-10-28_07-25-02	01	2023-10-28_07-25-02	37	8	2074.25	1258.75	2073.0	1291.5
bumblebox-01_2023-10-28_07-25-02	01	2023-10-28_07-25-02	37	5	1751.75	1701.5	1758.0	1677.5
bumblebox-01_2023-10-28_07-25-02	01	2023-10-28_07-25-02	37	9	1477.75	1471.25	1496.5	1445.5
bumblebox-01_2023-10-28_07-25-02	01	2023-10-28_07-25-02	37	0	3315.75	602.0	3323.0	573.5
bumblebox-01_2023-10-28_07-25-02	01	2023-10-28_07-25-02	38	15	2098.25	1985.0	2126.5	1989.5
bumblebox-01_2023-10-28_07-25-02	01	2023-10-28_07-25-02	38	10	1919.25	1612.0	1887.5	1619.5
bumblebox-01_2023-10-28_07-25-02	01	2023-10-28_07-25-02	38	9	1437.25	1515.0	1465.0	1505.0
bumblebox-01_2023-10-28_07-25-02	01	2023-10-28_07-25-02	38	3	2800.25	1442.0	2805.0	1473.0
bumblebox-01_2023-10-28_07-25-02	01	2023-10-28_07-25-02	38	1	1561.5	1417.75	1563.5	1450.0
bumblebox-01_2023-10-28_07-25-02	01	2023-10-28_07-25-02	38	12	1877.25	1346.75	1906.0	1331.5
bumblebox-01_2023-10-28_07-25-02	01	2023-10-28_07-25-02	38	8	2068.0	1170.75	2087.5	1199.0
bumblebox-01_2023-10-28_07-25-02	01	2023-10-28_07-25-02	38	4	2373.0	1729.25	2385.5	1760.0
bumblebox-01_2023-10-28_07-25-02	01	2023-10-28_07-25-02	38	0	3315.75	601.75	3322.5	573.0
bumblebox-01_2023-10-28_07-25-02	01	2023-10-28_07-25-02	39	15	2104.25	1980.5	2131.5	1992.5
bumblebox-01_2023-10-28_07-25-02	01	2023-10-28_07-25-02	39	4	2366.5	1944.0	2341.5	1965.5
bumblebox-01_2023-10-28_07-25-02	01	2023-10-28_07-25-02	39	9	1440.75	1525.0	1470.0	1524.5
bumblebox-01_2023-10-28_07-25-02	01	2023-10-28_07-25-02	39	3	2799.5	1441.75	2804.5	1473.0
bumblebox-01_2023-10-28_07-25-02	01	2023-10-28_07-25-02	39	1	1562.75	1416.0	1567.0	1449.0
bumblebox-01_2023-10-28_07-25-02	01	2023-10-28_07-25-02	39	12	1919.0	1337.75	1949.0	1327.5
bumblebox-01_2023-10-28_07-25-02	01	2023-10-28_07-25-02	39	8	2111.25	1211.5	2119.5	1243.5
bumblebox-01_2023-10-28_07-25-02	01	2023-10-28_07-25-02	39	0	3316.0	601.25	3322.5	572.5
bumblebox-01_2023-10-28_07-25-02	01	2023-10-28_07-25-02	39	10	1929.25	1607.0	1900.5	1616.0
bumblebox-01_2023-10-28_07-25-02	01	2023-10-28_07-25-02	40	15	2075.0	1951.75	2099.0	1970.5
bumblebox-01_2023-10-28_07-25-02	01	2023-10-28_07-25-02	40	10	1928.5	1603.75	1897.5	1612.5
bumblebox-01_2023-10-28_07-25-02	01	2023-10-28_07-25-02	40	9	1440.5	1539.5	1469.5	1537.5
bumblebox-01_2023-10-28_07-25-02	01	2023-10-28_07-25-02	40	3	2799.75	1442.0	2805.0	1473.5
bumblebox-01_2023-10-28_07-25-02	01	2023-10-28_07-25-02	40	1	1563.25	1417.5	1567.0	1450.5
bumblebox-01_2023-10-28_07-25-02	01	2023-10-28_07-25-02	40	12	1920.25	1351.75	1947.0	1334.0
bumblebox-01_2023-10-28_07-25-02	01	2023-10-28_07-25-02	40	8	2125.75	1224.0	2131.0	1257.5
bumblebox-01_2023-10-28_07-25-02	01	2023-10-28_07-25-02	40	4	2397.0	1903.5	2376.0	1929.5
bumblebox-01_2023-10-28_07-25-02	01	2023-10-28_07-25-02	40	0	3315.75	600.75	3322.5	572.0
bumblebox-01_2023-10-28_07-25-02	01	2023-10-28_07-25-02	41	4	2347.0	1963.0	2325.5	1986.5
bumblebox-01_2023-10-28_07-25-02	01	2023-10-28_07-25-02	41	15	2048.25	1950.0	2060.0	1979.5
bumblebox-01_2023-10-28_07-25-02	01	2023-10-28_07-25-02	41	9	1443.25	1554.5	1472.5	1551.0
bumblebox-01_2023-10-28_07-25-02	01	2023-10-28_07-25-02	41	3	2799.5	1441.75	2804.5	1473.0
bumblebox-01_2023-10-28_07-25-02	01	2023-10-28_07-25-02	41	1	1561.5	1420.0	1564.5	1452.5
bumblebox-01_2023-10-28_07-25-02	01	2023-10-28_07-25-02	41	12	1933.25	1352.25	1959.5	1334.5
bumblebox-01_2023-10-28_07-25-02	01	2023-10-28_07-25-02	41	8	2150.0	1250.25	2152.0	1283.5
bumblebox-01_2023-10-28_07-25-02	01	2023-10-28_07-25-02	41	10	1925.5	1604.25	1896.0	1613.5
bumblebox-01_2023-10-28_07-25-02	01	2023-10-28_07-25-02	41	0	3316.25	601.0	3323.0	572.5
bumblebox-01_2023-10-28_07-25-02	01	2023-10-28_07-25-02	42	4	2379.5	1951.25	2369.0	1976.5
bumblebox-01_2023-10-28_07-25-02	01	2023-10-28_07-25-02	42	15	2048.75	1951.25	2053.5	1980.0
bumblebox-01_2023-10-28_07-25-02	01	2023-10-28_07-25-02	42	9	1448.0	1555.0	1475.5	1550.5
bumblebox-01_2023-10-28_07-25-02	01	2023-10-28_07-25-02	42	3	2799.25	1441.25	2804.0	1472.5
bumblebox-01_2023-10-28_07-25-02	01	2023-10-28_07-25-02	42	1	1560.25	1410.0	1559.5	1443.0
bumblebox-01_2023-10-28_07-25-02	01	2023-10-28_07-25-02	42	12	1923.5	1345.25	1950.5	1328.5
bumblebox-01_2023-10-28_07-25-02	01	2023-10-28_07-25-02	42	8	2147.25	1232.0	2154.5	1264.5
bumblebox-01_2023-10-28_07-25-02	01	2023-10-28_07-25-02	42	10	1923.0	1603.75	1892.5	1611.5
bumblebox-01_2023-10-28_07-25-02	01	2023-10-28_07-25-02	42	0	3316.25	601.75	3323.5	573.5
bumblebox-01_2023-10-28_07-25-02	01	2023-10-28_07-25-02	43	15	2063.25	1997.25	2066.0	2021.0
bumblebox-01_2023-10-28_07-25-02	01	2023-10-28_07-25-02	43	4	2401.25	1946.75	2389.5	1971.5
bumblebox-01_2023-10-28_07-25-02	01	2023-10-28_07-25-02	43	9	1464.5	1587.0	1492.0	1590.5
bumblebox-01_2023-10-28_07-25-02	01	2023-10-28_07-25-02	43	3	2799.75	1441.75	2804.5	1473.0
bumblebox-01_2023-10-28_07-25-02	01	2023-10-28_07-25-02	43	1	1566.75	1417.0	1568.0	1449.5
bumblebox-01_2023-10-28_07-25-02	01	2023-10-28_07-25-02	43	12	1918.75	1337.25	1945.5	1320.0
bumblebox-01_2023-10-28_07-25-02	01	2023-10-28_07-25-02	43	10	1930.25	1599.5	1900.5	1610.0
bumblebox-01_2023-10-28_07-25-02	01	2023-10-28_07-25-02	43	0	3316.75	601.0	3324.0	573.0
bumblebox-01_2023-10-28_07-25-02	01	2023-10-28_07-25-02	44	4	2389.5	1970.75	2368.5	1993.5
bumblebox-01_2023-10-28_07-25-02	01	2023-10-28_07-25-02	44	15	2081.5	1974.5	2070.5	1993.0
bumblebox-01_2023-10-28_07-25-02	01	2023-10-28_07-25-02	44	9	1579.5	1596.25	1610.0	1604.0
bumblebox-01_2023-10-28_07-25-02	01	2023-10-28_07-25-02	44	3	2799.5	1441.75	2804.5	1473.0
bumblebox-01_2023-10-28_07-25-02	01	2023-10-28_07-25-02	44	1	1562.0	1420.0	1563.0	1453.0
bumblebox-01_2023-10-28_07-25-02	01	2023-10-28_07-25-02	44	12	1914.5	1347.75	1941.5	1331.0
bumblebox-01_2023-10-28_07-25-02	01	2023-10-28_07-25-02	44	10	1928.25	1599.25	1900.5	1610.5
bumblebox-01_2023-10-28_07-25-02	01	2023-10-28_07-25-02	44	13	3038.0	1593.0	3008.5	1590.0
bumblebox-01_2023-10-28_07-25-02	01	2023-10-28_07-25-02	44	0	3316.5	601.0	3324.0	572.5
bumblebox-01_2023-10-28_07-25-02	01	2023-10-28_07-25-02	45	15	2052.0	1969.25	2037.0	1985.0
bumblebox-01_2023-10-28_07-25-02	01	2023-10-28_07-25-02	45	10	1927.25	1597.75	1898.5	1607.5
bumblebox-01_2023-10-28_07-25-02	01	2023-10-28_07-25-02	45	3	2799.25	1441.75	2804.5	1473.0
bumblebox-01_2023-10-28_07-25-02	01	2023-10-28_07-25-02	45	1	1560.5	1421.25	1562.5	1454.0
bumblebox-01_2023-10-28_07-25-02	01	2023-10-28_07-25-02	45	12	1925.5	1369.0	1957.0	1363.5
bumblebox-01_2023-10-28_07-25-02	01	2023-10-28_07-25-02	45	4	2371.0	1995.75	2344.0	2014.0
bumblebox-01_2023-10-28_07-25-02	01	2023-10-28_07-25-02	45	13	3035.75	1595.5	3006.0	1593.0
bumblebox-01_2023-10-28_07-25-02	01	2023-10-28_07-25-02	45	0	3317.0	602.0	3325.0	574.5
bumblebox-01_2023-10-28_07-25-02	01	2023-10-28_07-25-02	46	4	2354.25	2006.75	2326.5	2025.0
bumblebox-01_2023-10-28_07-25-02	01	2023-10-28_07-25-02	46	9	1559.25	1611.25	1582.5	1633.5
bumblebox-01_2023-10-28_07-25-02	01	2023-10-28_07-25-02	46	13	3042.25	1595.0	3012.0	1593.0
bumblebox-01_2023-10-28_07-25-02	01	2023-10-28_07-25-02	46	3	2799.0	1441.75	2804.0	1473.0
bumblebox-01_2023-10-28_07-25-02	01	2023-10-28_07-25-02	46	1	1562.25	1399.25	1556.5	1431.0
bumblebox-01_2023-10-28_07-25-02	01	2023-10-28_07-25-02	46	12	1943.25	1332.75	1975.5	1330.0
bumblebox-01_2023-10-28_07-25-02	01	2023-10-28_07-25-02	46	10	1933.25	1592.75	1906.5	1603.0
bumblebox-01_2023-10-28_07-25-02	01	2023-10-28_07-25-02	46	0	3316.75	601.5	3324.0	573.5
bumblebox-01_2023-10-28_07-25-02	01	2023-10-28_07-25-02	47	9	1563.0	1685.25	1581.5	1710.5
bumblebox-01_2023-10-28_07-25-02	01	2023-10-28_07-25-02	47	13	3067.0	1598.5	3036.0	1601.5
bumblebox-01_2023-10-28_07-25-02	01	2023-10-28_07-25-02	47	3	2799.0	1442.0	2804.0	1473.0
bumblebox-01_2023-10-28_07-25-02	01	2023-10-28_07-25-02	47	12	1890.25	1339.0	1917.5	1322.0
bumblebox-01_2023-10-28_07-25-02	01	2023-10-28_07-25-02	47	1	1568.25	1336.75	1561.5	1367.5
bumblebox-01_2023-10-28_07-25-02	01	2023-10-28_07-25-02	47	10	1945.25	1587.5	1919.0	1601.0
bumblebox-01_2023-10-28_07-25-02	01	2023-10-28_07-25-02	47	0	3317.0	601.0	3324.5	573.0
bumblebox-01_2023-10-28_07-25-02	01	2023-10-28_07-25-02	48	15	2013.0	1992.5	2025.5	2019.0
bumblebox-01_2023-10-28_07-25-02	01	2023-10-28_07-25-02	48	9	1580.25	1859.0	1598.0	1881.5
bumblebox-01_2023-10-28_07-25-02	01	2023-10-28_07-25-02	48	13	3063.75	1590.0	3033.5	1588.0
bumblebox-01_2023-10-28_07-25-02	01	2023-10-28_07-25-02	48	3	2799.25	1441.5	2804.0	1473.0
bumblebox-01_2023-10-28_07-25-02	01	2023-10-28_07-25-02	48	12	1840.75	1337.75	1846.5	1306.0
bumblebox-01_2023-10-28_07-25-02	01	2023-10-28_07-25-02	48	1	1564.0	1301.75	1548.0	1325.5
bumblebox-01_2023-10-28_07-25-02	01	2023-10-28_07-25-02	48	8	2128.0	1239.25	2106.0	1215.0
bumblebox-01_2023-10-28_07-25-02	01	2023-10-28_07-25-02	48	10	1947.75	1604.5	1922.0	1618.0
bumblebox-01_2023-10-28_07-25-02	01	2023-10-28_07-25-02	48	0	3317.25	601.75	3325.0	573.0
bumblebox-01_2023-10-28_07-25-02	01	2023-10-28_07-25-02	49	15	2014.0	1980.5	2030.0	2009.0
bumblebox-01_2023-10-28_07-25-02	01	2023-10-28_07-25-02	49	9	1768.75	1980.5	1796.0	1991.5
bumblebox-01_2023-10-28_07-25-02	01	2023-10-28_07-25-02	49	3	2799.25	1441.5	2804.5	1473.0
bumblebox-01_2023-10-28_07-25-02	01	2023-10-28_07-25-02	49	12	1831.25	1316.25	1828.0	1284.0
bumblebox-01_2023-10-28_07-25-02	01	2023-10-28_07-25-02	49	1	1573.75	1312.25	1557.5	1335.5
bumblebox-01_2023-10-28_07-25-02	01	2023-10-28_07-25-02	49	8	2126.25	1271.25	2099.0	1267.0
bumblebox-01_2023-10-28_07-25-02	01	2023-10-28_07-25-02	49	10	1941.0	1604.25	1914.5	1616.5
bumblebox-01_2023-10-28_07-25-02	01	2023-10-28_07-25-02	49	13	3078.0	1587.75	3048.5	1583.5
bumblebox-01_2023-10-28_07-25-02	01	2023-10-28_07-25-02	49	0	3316.75	600.75	3324.5	572.5
bumblebox-01_2023-10-28_07-25-02	01	2023-10-28_07-25-02	50	9	1917.25	2097.5	1939.5	2113.5
bumblebox-01_2023-10-28_07-25-02	01	2023-10-28_07-25-02	50	15	2028.25	1986.25	2045.5	2012.5
bumblebox-01_2023-10-28_07-25-02	01	2023-10-28_07-25-02	50	10	1950.75	1599.5	1925.5	1614.0
bumblebox-01_2023-10-28_07-25-02	01	2023-10-28_07-25-02	50	13	3068.5	1568.75	3037.5	1567.0
bumblebox-01_2023-10-28_07-25-02	01	2023-10-28_07-25-02	50	3	2799.0	1441.5	2804.0	1473.0
bumblebox-01_2023-10-28_07-25-02	01	2023-10-28_07-25-02	50	1	1577.75	1311.75	1561.0	1334.0
bumblebox-01_2023-10-28_07-25-02	01	2023-10-28_07-25-02	50	12	1836.75	1279.25	1826.5	1250.0
bumblebox-01_2023-10-28_07-25-02	01	2023-10-28_07-25-02	50	8	2064.5	1264.5	2033.5	1257.0
bumblebox-01_2023-10-28_07-25-02	01	2023-10-28_07-25-02	50	0	3316.75	601.0	3324.5	573.0
bumblebox-01_2023-10-28_07-25-02	01	2023-10-28_07-25-02	51	9	1986.5	2131.75	2008.0	2147.5
bumblebox-01_2023-10-28_07-25-02	01	2023-10-28_07-25-02	51	15	2152.25	2036.0	2175.5	2058.0
bumblebox-01_2023-10-28_07-25-02	01	2023-10-28_07-25-02	51	10	1946.5	1599.75	1920.5	1613.5
bumblebox-01_2023-10-28_07-25-02	01	2023-10-28_07-25-02	51	3	2799.25	1441.75	2804.0	1472.5
bumblebox-01_2023-10-28_07-25-02	01	2023-10-28_07-25-02	51	1	1565.5	1311.75	1549.5	1333.5
bumblebox-01_2023-10-28_07-25-02	01	2023-10-28_07-25-02	51	12	1818.0	1293.75	1793.5	1272.5
bumblebox-01_2023-10-28_07-25-02	01	2023-10-28_07-25-02	51	8	2070.75	1246.25	2041.5	1235.0
bumblebox-01_2023-10-28_07-25-02	01	2023-10-28_07-25-02	51	13	3027.0	1555.5	2996.0	1554.0
bumblebox-01_2023-10-28_07-25-02	01	2023-10-28_07-25-02	51	0	3316.5	601.0	3324.0	573.0
