## Supplementary material for "The BumbleBox: An open-source platform for quantifying behavior in bumblebee colonies": Sample BumbleBox Data Output: bumblebox-01_2023-10-28_07-55-03_averages.csv

filename	ID	average distance from center	average speed	frames tracked in video
bumblebox-01_2023-10-28_07-55-03	0	1431.0	1.0	52
bumblebox-01_2023-10-28_07-55-03	1	1139.0	41.0	13
bumblebox-01_2023-10-28_07-55-03	5	543.0	14.0	24
bumblebox-01_2023-10-28_07-55-03	6	1102.0	113.0	19
bumblebox-01_2023-10-28_07-55-03	8	565.0	6.0	11
bumblebox-01_2023-10-28_07-55-03	9	511.0	55.0	41
bumblebox-01_2023-10-28_07-55-03	10	1090.0	72.0	52
bumblebox-01_2023-10-28_07-55-03	11	366.0	10.0	52
bumblebox-01_2023-10-28_07-55-03	12	434.0	19.0	51
bumblebox-01_2023-10-28_07-55-03	13	1654.0	69.0	18
bumblebox-01_2023-10-28_07-55-03	15	876.0	18.0	3
