## Supplementary material for "The BumbleBox: An open-source platform for quantifying behavior in bumblebee colonies": Sample BumbleBox Data Output: bumblebox-01_2023-10-28_07-55-03_contacts.csv

	frame	ID	0	9	10	11	12	13	1	6	15	8	5
0	0	0		0.0	0.0	0.0	0.0	0.0
1	0	9	0.0		0.0	0.0	0.0	0.0
2	0	10	0.0	0.0		0.0	0.0	0.0
3	0	11	0.0	0.0	0.0		0.0	0.0
4	0	12	0.0	0.0	0.0	0.0		0.0
5	0	13	0.0	0.0	0.0	0.0	0.0
6	1	0		0.0	0.0	0.0	0.0	0.0
7	1	9	0.0		0.0	0.0	0.0	0.0
8	1	10	0.0	0.0		0.0	0.0	0.0
9	1	11	0.0	0.0	0.0		0.0	0.0
10	1	12	0.0	0.0	0.0	0.0		0.0
11	1	13	0.0	0.0	0.0	0.0	0.0
12	2	0		0.0	0.0	0.0	0.0	0.0
13	2	9	0.0		0.0	0.0	0.0	0.0
14	2	10	0.0	0.0		0.0	0.0	0.0
15	2	11	0.0	0.0	0.0		0.0	0.0
16	2	12	0.0	0.0	0.0	0.0		0.0
17	2	13	0.0	0.0	0.0	0.0	0.0
18	3	0		0.0	0.0	0.0	0.0	0.0
19	3	9	0.0		0.0	0.0	0.0	0.0
20	3	10	0.0	0.0		0.0	0.0	0.0
21	3	11	0.0	0.0	0.0		0.0	0.0
22	3	12	0.0	0.0	0.0	0.0		0.0
23	3	13	0.0	0.0	0.0	0.0	0.0
24	4	0		0.0	0.0	0.0	0.0	0.0
25	4	9	0.0		0.0	0.0	0.0	0.0
26	4	10	0.0	0.0		0.0	0.0	0.0
27	4	11	0.0	0.0	0.0		0.0	0.0
28	4	12	0.0	0.0	0.0	0.0		0.0
29	4	13	0.0	0.0	0.0	0.0	0.0
30	5	0		0.0	0.0	0.0	0.0	0.0	0.0
31	5	1	0.0	0.0	0.0	0.0	0.0	0.0
32	5	9	0.0		0.0	0.0	0.0	0.0	0.0
33	5	10	0.0	0.0		0.0	0.0	0.0	0.0
34	5	11	0.0	0.0	0.0		0.0	0.0	0.0
35	5	12	0.0	0.0	0.0	0.0		0.0	0.0
36	5	13	0.0	0.0	0.0	0.0	0.0		0.0
37	6	0		0.0	0.0	0.0	0.0	0.0	0.0	0.0
38	6	1	0.0	0.0	0.0	0.0	0.0	0.0		0.0
39	6	6	0.0	0.0	0.0	0.0	0.0	0.0	0.0
40	6	9	0.0		0.0	0.0	0.0	0.0	0.0	0.0
41	6	10	0.0	0.0		0.0	0.0	0.0	0.0	0.0
42	6	11	0.0	0.0	0.0		0.0	0.0	0.0	0.0
43	6	12	0.0	0.0	0.0	0.0		0.0	0.0	0.0
44	6	13	0.0	0.0	0.0	0.0	0.0		0.0	0.0
45	7	0		0.0	0.0	0.0	0.0	0.0	0.0
46	7	1	0.0	0.0	0.0	0.0	0.0	0.0
47	7	9	0.0		0.0	0.0	1.0	0.0	0.0
48	7	10	0.0	0.0		0.0	0.0	0.0	0.0
49	7	11	0.0	0.0	0.0		0.0	0.0	0.0
50	7	12	0.0	1.0	0.0	0.0		0.0	0.0
51	7	13	0.0	0.0	0.0	0.0	0.0		0.0
52	8	0		0.0	0.0	0.0	0.0	0.0	0.0	0.0
53	8	1	0.0	0.0	0.0	0.0	0.0	0.0		0.0
54	8	6	0.0	0.0	0.0	0.0	0.0	0.0	0.0
55	8	9	0.0		0.0	0.0	1.0	0.0	0.0	0.0
56	8	10	0.0	0.0		0.0	0.0	0.0	0.0	0.0
57	8	11	0.0	0.0	0.0		0.0	0.0	0.0	0.0
58	8	12	0.0	1.0	0.0	0.0		0.0	0.0	0.0
59	8	13	0.0	0.0	0.0	0.0	0.0		0.0	0.0
60	9	0			0.0	0.0	0.0	0.0	0.0
61	9	1	0.0		0.0	0.0	0.0	0.0
62	9	10	0.0			0.0	0.0	0.0	0.0
63	9	11	0.0		0.0		0.0	0.0	0.0
64	9	12	0.0		0.0	0.0		0.0	0.0
65	9	13	0.0		0.0	0.0	0.0		0.0
66	10	0			0.0	0.0	0.0	0.0	0.0	0.0
67	10	1	0.0		0.0	0.0	0.0	0.0		0.0
68	10	6	0.0		0.0	0.0	0.0	0.0	0.0
69	10	10	0.0			0.0	0.0	0.0	0.0	0.0
70	10	11	0.0		0.0		0.0	0.0	0.0	0.0
71	10	12	0.0		0.0	0.0		0.0	0.0	0.0
72	10	13	0.0		0.0	0.0	0.0		0.0	0.0
73	11	0			0.0	0.0	0.0	0.0	0.0	0.0
74	11	1	0.0		0.0	0.0	0.0	0.0		0.0
75	11	6	0.0		0.0	0.0	0.0	0.0	0.0
76	11	10	0.0			0.0	0.0	0.0	0.0	0.0
77	11	11	0.0		0.0		0.0	0.0	0.0	0.0
78	11	12	0.0		0.0	0.0		0.0	0.0	0.0
79	11	13	0.0		0.0	0.0	0.0		0.0	0.0
80	12	0			0.0	0.0	0.0		0.0
81	12	1	0.0		0.0	0.0	0.0
82	12	10	0.0			0.0	0.0		0.0
83	12	11	0.0		0.0		0.0		0.0
84	12	12	0.0		0.0	0.0			0.0
85	13	0			0.0	0.0	0.0	0.0	0.0		0.0
86	13	1	0.0		0.0	0.0	0.0	0.0			0.0
87	13	10	0.0			0.0	0.0	0.0	0.0		1.0
88	13	11	0.0		0.0		0.0	0.0	0.0		0.0
89	13	12	0.0		0.0	0.0		0.0	0.0		0.0
90	13	13	0.0		0.0	0.0	0.0		0.0		0.0
91	13	15	0.0		1.0	0.0	0.0	0.0	0.0
92	14	0			0.0	0.0		0.0	0.0	0.0	0.0
93	14	1	0.0		0.0	0.0		0.0		0.0	0.0
94	14	6	0.0		0.0	0.0		0.0	0.0		0.0
95	14	10	0.0			0.0		0.0	0.0	0.0	1.0
96	14	11	0.0		0.0			0.0	0.0	0.0	0.0
97	14	13	0.0		0.0	0.0			0.0	0.0	0.0
98	14	15	0.0		1.0	0.0		0.0	0.0	0.0
99	15	0			0.0	0.0	0.0	0.0	0.0	0.0
100	15	1	0.0		0.0	0.0	0.0	0.0		0.0
101	15	6	0.0		0.0	0.0	0.0	0.0	0.0
102	15	10	0.0			0.0	0.0	0.0	0.0	0.0
103	15	11	0.0		0.0		0.0	0.0	0.0	0.0
104	15	12	0.0		0.0	0.0		0.0	0.0	0.0
105	15	13	0.0		0.0	0.0	0.0		0.0	0.0
106	16	0			0.0	0.0	0.0	0.0	0.0	0.0		0.0
107	16	1	0.0		0.0	0.0	0.0	0.0		0.0		0.0
108	16	6	0.0		0.0	0.0	0.0	0.0	0.0			0.0
109	16	8	0.0		0.0	0.0	0.0	0.0	0.0	0.0
110	16	10	0.0			0.0	0.0	0.0	0.0	0.0		0.0
111	16	11	0.0		0.0		0.0	0.0	0.0	0.0		0.0
112	16	12	0.0		0.0	0.0		0.0	0.0	0.0		0.0
113	16	13	0.0		0.0	0.0	0.0		0.0	0.0		0.0
114	17	0			0.0	0.0	0.0	0.0			0.0
115	17	10	0.0			0.0	0.0	0.0			1.0
116	17	11	0.0		0.0		0.0	0.0			0.0
117	17	12	0.0		0.0	0.0		0.0			0.0
118	17	13	0.0		0.0	0.0	0.0				0.0
119	17	15	0.0		1.0	0.0	0.0	0.0
120	18	0			0.0	0.0	0.0		0.0
121	18	1	0.0		0.0	0.0	0.0
122	18	10	0.0			0.0	0.0		0.0
123	18	11	0.0		0.0		0.0		0.0
124	18	12	0.0		0.0	0.0			0.0
125	19	0		0.0	0.0	0.0	0.0
126	19	9	0.0		0.0	0.0	0.0
127	19	10	0.0	0.0		0.0	0.0
128	19	11	0.0	0.0	0.0		0.0
129	19	12	0.0	0.0	0.0	0.0
130	20	0		0.0	0.0	0.0	0.0
131	20	9	0.0		0.0	0.0	0.0
132	20	10	0.0	0.0		0.0	0.0
133	20	11	0.0	0.0	0.0		0.0
134	20	12	0.0	0.0	0.0	0.0
135	21	0		0.0	0.0	0.0	0.0
136	21	9	0.0		0.0	0.0	0.0
137	21	10	0.0	0.0		0.0	0.0
138	21	11	0.0	0.0	0.0		0.0
139	21	12	0.0	0.0	0.0	0.0
140	22	0		0.0	0.0	0.0	0.0						0.0
141	22	5	0.0	0.0	0.0	0.0	0.0
142	22	9	0.0		0.0	0.0	0.0						0.0
143	22	10	0.0	0.0		0.0	0.0						0.0
144	22	11	0.0	0.0	0.0		0.0						0.0
145	22	12	0.0	0.0	0.0	0.0							0.0
146	23	0		0.0	0.0	0.0	0.0
147	23	9	0.0		0.0	0.0	0.0
148	23	10	0.0	0.0		0.0	0.0
149	23	11	0.0	0.0	0.0		0.0
150	23	12	0.0	0.0	0.0	0.0
151	24	0		0.0	0.0	0.0	0.0
152	24	9	0.0		0.0	0.0	0.0
153	24	10	0.0	0.0		0.0	0.0
154	24	11	0.0	0.0	0.0		0.0
155	24	12	0.0	0.0	0.0	0.0
156	25	0		0.0	0.0	0.0	0.0
157	25	9	0.0		0.0	0.0	0.0
158	25	10	0.0	0.0		0.0	0.0
159	25	11	0.0	0.0	0.0		0.0
160	25	12	0.0	0.0	0.0	0.0
161	26	0		0.0	0.0	0.0	0.0						0.0
162	26	5	0.0	0.0	0.0	0.0	0.0
163	26	9	0.0		0.0	0.0	0.0						0.0
164	26	10	0.0	0.0		0.0	0.0						0.0
165	26	11	0.0	0.0	0.0		0.0						0.0
166	26	12	0.0	0.0	0.0	0.0							0.0
167	27	0		0.0	0.0	0.0	0.0						0.0
168	27	5	0.0	0.0	0.0	0.0	0.0
169	27	9	0.0		0.0	0.0	0.0						0.0
170	27	10	0.0	0.0		0.0	0.0						0.0
171	27	11	0.0	0.0	0.0		0.0						0.0
172	27	12	0.0	0.0	0.0	0.0							0.0
173	28	0		0.0	0.0	0.0	0.0
174	28	9	0.0		0.0	0.0	0.0
175	28	10	0.0	0.0		0.0	0.0
176	28	11	0.0	0.0	0.0		0.0
177	28	12	0.0	0.0	0.0	0.0
178	29	0		0.0	0.0	0.0	0.0						0.0
179	29	5	0.0	0.0	0.0	0.0	0.0
180	29	9	0.0		0.0	0.0	0.0						0.0
181	29	10	0.0	0.0		0.0	0.0						0.0
182	29	11	0.0	0.0	0.0		0.0						0.0
183	29	12	0.0	0.0	0.0	0.0							0.0
184	30	0		0.0	0.0	0.0	0.0						0.0
185	30	5	0.0	0.0	0.0	0.0	0.0
186	30	9	0.0		0.0	0.0	0.0						0.0
187	30	10	0.0	0.0		0.0	0.0						0.0
188	30	11	0.0	0.0	0.0		0.0						0.0
189	30	12	0.0	0.0	0.0	0.0							0.0
190	31	0		0.0	0.0	0.0	0.0
191	31	9	0.0		0.0	0.0	0.0
192	31	10	0.0	0.0		0.0	0.0
193	31	11	0.0	0.0	0.0		0.0
194	31	12	0.0	0.0	0.0	0.0
195	32	0		0.0	0.0	0.0	0.0						0.0
196	32	5	0.0	0.0	0.0	0.0	0.0
197	32	9	0.0		0.0	0.0	0.0						0.0
198	32	10	0.0	0.0		0.0	0.0						0.0
199	32	11	0.0	0.0	0.0		0.0						0.0
200	32	12	0.0	0.0	0.0	0.0							0.0
201	33	0		0.0	0.0	0.0	0.0						0.0
202	33	5	0.0	0.0	0.0	0.0	0.0
203	33	9	0.0		0.0	0.0	0.0						0.0
204	33	10	0.0	0.0		0.0	0.0						0.0
205	33	11	0.0	0.0	0.0		0.0						0.0
206	33	12	0.0	0.0	0.0	0.0							0.0
207	34	0		0.0	0.0	0.0	0.0	0.0					0.0
208	34	5	0.0	0.0	0.0	0.0	0.0	0.0
209	34	9	0.0		0.0	0.0	0.0	0.0					0.0
210	34	10	0.0	0.0		0.0	0.0	0.0					0.0
211	34	11	0.0	0.0	0.0		0.0	0.0					0.0
212	34	12	0.0	0.0	0.0	0.0		0.0					0.0
213	34	13	0.0	0.0	0.0	0.0	0.0						0.0
214	35	0		0.0	0.0	0.0	0.0						0.0
215	35	5	0.0	0.0	0.0	0.0	0.0
216	35	9	0.0		0.0	0.0	0.0						0.0
217	35	10	0.0	0.0		0.0	0.0						0.0
218	35	11	0.0	0.0	0.0		0.0						0.0
219	35	12	0.0	0.0	0.0	0.0							0.0
220	36	0			0.0	0.0	0.0						0.0
221	36	5	0.0		0.0	0.0	0.0
222	36	10	0.0			0.0	0.0						0.0
223	36	11	0.0		0.0		0.0						0.0
224	36	12	0.0		0.0	0.0							0.0
225	37	0		0.0	0.0	0.0	0.0						0.0
226	37	5	0.0	0.0	0.0	0.0	0.0
227	37	9	0.0		0.0	0.0	0.0						0.0
228	37	10	0.0	0.0		0.0	0.0						0.0
229	37	11	0.0	0.0	0.0		0.0						0.0
230	37	12	0.0	0.0	0.0	0.0							0.0
231	38	0		0.0	0.0	0.0	0.0						0.0
232	38	5	0.0	0.0	1.0	0.0	0.0
233	38	9	0.0		0.0	0.0	0.0						0.0
234	38	10	0.0	0.0		0.0	0.0						1.0
235	38	11	0.0	0.0	0.0		0.0						0.0
236	38	12	0.0	0.0	0.0	0.0							0.0
237	39	0		0.0	0.0	0.0	0.0						0.0
238	39	5	0.0	0.0	0.0	0.0	0.0
239	39	9	0.0		0.0	0.0	0.0						0.0
240	39	10	0.0	0.0		0.0	0.0						0.0
241	39	11	0.0	0.0	0.0		0.0						0.0
242	39	12	0.0	0.0	0.0	0.0							0.0
243	40	0		0.0	0.0	0.0	0.0			0.0		0.0	0.0
244	40	5	0.0	0.0	0.0	0.0	0.0			0.0		0.0
245	40	6	0.0	0.0	0.0	0.0	0.0					0.0	0.0
246	40	8	0.0	0.0	0.0	0.0	0.0			0.0			0.0
247	40	9	0.0		0.0	0.0	0.0			0.0		0.0	0.0
248	40	10	0.0	0.0		0.0	0.0			0.0		0.0	0.0
249	40	11	0.0	0.0	0.0		0.0			0.0		0.0	0.0
250	40	12	0.0	0.0	0.0	0.0				0.0		0.0	0.0
251	41	0		0.0	0.0	0.0	0.0			0.0		0.0
252	41	6	0.0	0.0	0.0	0.0	0.0					0.0
253	41	8	0.0	0.0	0.0	0.0	0.0			0.0
254	41	9	0.0		0.0	0.0	0.0			0.0		0.0
255	41	10	0.0	0.0		0.0	0.0			0.0		0.0
256	41	11	0.0	0.0	0.0		0.0			0.0		0.0
257	41	12	0.0	0.0	0.0	0.0				0.0		0.0
258	42	0		0.0	0.0	0.0	0.0			0.0			0.0
259	42	5	0.0	0.0	0.0	0.0	0.0			0.0
260	42	6	0.0	0.0	0.0	0.0	0.0						0.0
261	42	9	0.0		0.0	0.0	0.0			0.0			0.0
262	42	10	0.0	0.0		0.0	0.0			0.0			0.0
263	42	11	0.0	0.0	0.0		0.0			0.0			0.0
264	42	12	0.0	0.0	0.0	0.0				0.0			0.0
265	43	0		0.0	0.0	0.0	0.0			0.0		0.0	0.0
266	43	5	0.0	0.0	0.0	0.0	0.0			0.0		0.0
267	43	6	0.0	0.0	0.0	0.0	0.0					0.0	0.0
268	43	8	0.0	0.0	0.0	0.0	0.0			0.0			0.0
269	43	9	0.0		0.0	0.0	0.0			0.0		0.0	0.0
270	43	10	0.0	0.0		0.0	0.0			0.0		0.0	0.0
271	43	11	0.0	0.0	0.0		0.0			0.0		0.0	0.0
272	43	12	0.0	0.0	0.0	0.0				0.0		0.0	0.0
273	44	0		0.0	0.0	0.0	0.0			0.0		0.0	0.0
274	44	5	0.0	0.0	0.0	0.0	0.0			0.0		0.0
275	44	6	0.0	0.0	0.0	0.0	0.0					0.0	0.0
276	44	8	0.0	0.0	0.0	0.0	0.0			0.0			0.0
277	44	9	0.0		0.0	0.0	0.0			0.0		0.0	0.0
278	44	10	0.0	0.0		0.0	0.0			0.0		0.0	0.0
279	44	11	0.0	0.0	0.0		0.0			0.0		0.0	0.0
280	44	12	0.0	0.0	0.0	0.0				0.0		0.0	0.0
281	45	0		0.0	0.0	0.0	0.0			0.0		0.0	0.0
282	45	5	0.0	0.0	0.0	0.0	0.0			0.0		0.0
283	45	6	0.0	0.0	0.0	0.0	0.0					0.0	0.0
284	45	8	0.0	0.0	0.0	0.0	0.0			0.0			0.0
285	45	9	0.0		0.0	0.0	0.0			0.0		0.0	0.0
286	45	10	0.0	0.0		0.0	0.0			0.0		0.0	0.0
287	45	11	0.0	0.0	0.0		0.0			0.0		0.0	0.0
288	45	12	0.0	0.0	0.0	0.0				0.0		0.0	0.0
289	46	0		0.0	0.0	0.0	0.0			0.0		0.0	0.0
290	46	5	0.0	0.0	0.0	0.0	0.0			0.0		0.0
291	46	6	0.0	0.0	0.0	0.0	0.0					0.0	0.0
292	46	8	0.0	0.0	0.0	0.0	0.0			0.0			0.0
293	46	9	0.0		0.0	0.0	0.0			0.0		0.0	0.0
294	46	10	0.0	0.0		0.0	0.0			0.0		0.0	0.0
295	46	11	0.0	0.0	0.0		0.0			0.0		0.0	0.0
296	46	12	0.0	0.0	0.0	0.0				0.0		0.0	0.0
297	47	0		0.0	0.0	0.0	0.0			0.0		0.0	0.0
298	47	5	0.0	0.0	0.0	0.0	0.0			0.0		0.0
299	47	6	0.0	0.0	0.0	0.0	0.0					0.0	0.0
300	47	8	0.0	0.0	0.0	0.0	0.0			0.0			0.0
301	47	9	0.0		0.0	0.0	0.0			0.0		0.0	0.0
302	47	10	0.0	0.0		0.0	0.0			0.0		0.0	0.0
303	47	11	0.0	0.0	0.0		0.0			0.0		0.0	0.0
304	47	12	0.0	0.0	0.0	0.0				0.0		0.0	0.0
305	48	0		0.0	0.0	0.0	0.0			0.0			0.0
306	48	5	0.0	0.0	0.0	0.0	0.0			0.0
307	48	6	0.0	0.0	0.0	0.0	0.0						0.0
308	48	9	0.0		0.0	0.0	0.0			0.0			0.0
309	48	10	0.0	0.0		0.0	0.0			0.0			0.0
310	48	11	0.0	0.0	0.0		0.0			0.0			0.0
311	48	12	0.0	0.0	0.0	0.0				0.0			0.0
312	49	0		0.0	0.0	0.0	0.0			0.0		0.0	0.0
313	49	5	0.0	0.0	0.0	0.0	0.0			0.0		0.0
314	49	6	0.0	0.0	0.0	0.0	0.0					0.0	0.0
315	49	8	0.0	0.0	0.0	0.0	0.0			0.0			0.0
316	49	9	0.0		0.0	0.0	0.0			0.0		0.0	0.0
317	49	10	0.0	0.0		0.0	0.0			0.0		0.0	0.0
318	49	11	0.0	0.0	0.0		0.0			0.0		0.0	0.0
319	49	12	0.0	0.0	0.0	0.0				0.0		0.0	0.0
320	50	0		0.0	0.0	0.0	0.0			0.0		0.0	0.0
321	50	5	0.0	0.0	0.0	0.0	0.0			0.0		0.0
322	50	6	0.0	0.0	0.0	0.0	0.0					0.0	0.0
323	50	8	0.0	0.0	0.0	0.0	0.0			0.0			0.0
324	50	9	0.0		0.0	0.0	0.0			0.0		0.0	0.0
325	50	10	0.0	0.0		0.0	0.0			0.0		0.0	0.0
326	50	11	0.0	0.0	0.0		0.0			0.0		0.0	0.0
327	50	12	0.0	0.0	0.0	0.0				0.0		0.0	0.0
328	51	0		0.0	0.0	0.0	0.0			0.0		0.0	0.0
329	51	5	0.0	0.0	0.0	0.0	0.0			0.0		0.0
330	51	6	0.0	0.0	0.0	0.0	0.0					0.0	0.0
331	51	8	0.0	0.0	0.0	0.0	0.0			0.0			0.0
332	51	9	0.0		0.0	0.0	0.0			0.0		0.0	0.0
333	51	10	0.0	0.0		0.0	0.0			0.0		0.0	0.0
334	51	11	0.0	0.0	0.0		0.0			0.0		0.0	0.0
335	51	12	0.0	0.0	0.0	0.0				0.0		0.0	0.0
