## Supplementary material for "The BumbleBox: An open-source platform for quantifying behavior in bumblebee colonies": Sample BumbleBox Data Output: bumblebox-01_2023-10-28_08-50-02_averages.csv

filename	ID	average distance from center	average speed	frames tracked in video
bumblebox-01_2023-10-28_08-50-02	0	349.0	46.0	35
bumblebox-01_2023-10-28_08-50-02	1	300.0	44.0	48
bumblebox-01_2023-10-28_08-50-02	2	991.0	3.0	52
bumblebox-01_2023-10-28_08-50-02	4	333.0	100.0	42
bumblebox-01_2023-10-28_08-50-02	5	289.0	36.0	22
bumblebox-01_2023-10-28_08-50-02	6	520.0	15.0	47
bumblebox-01_2023-10-28_08-50-02	7	1004.0	50.0	51
bumblebox-01_2023-10-28_08-50-02	8	105.0	31.0	4
bumblebox-01_2023-10-28_08-50-02	10	422.0	47.0	13
bumblebox-01_2023-10-28_08-50-02	11	305.0	9.0	52
bumblebox-01_2023-10-28_08-50-02	12	379.0	43.0	49
bumblebox-01_2023-10-28_08-50-02	13	681.0	47.0	34
