## Supplementary material for "The BumbleBox: An open-source platform for quantifying behavior in bumblebee colonies": Sample BumbleBox Data Output: bumblebox-01_2023-10-28_08-50-02_contacts.csv

	frame	ID	1	2	5	7	11	12	8	4	6	10	0	13
0	0	1		0.0	0.0	0.0	0.0	0.0
1	0	2	0.0		0.0	0.0	0.0	0.0
2	0	5	0.0	0.0		0.0	0.0	0.0
3	0	7	0.0	0.0	0.0		0.0	0.0
4	0	11	0.0	0.0	0.0	0.0		0.0
5	0	12	0.0	0.0	0.0	0.0	0.0
6	1	1		0.0	0.0		0.0	0.0
7	1	2	0.0		0.0		0.0	0.0
8	1	5	0.0	0.0			0.0	0.0
9	1	11	0.0	0.0	0.0			0.0
10	1	12	0.0	0.0	0.0		0.0
11	2	1		0.0	0.0	0.0	0.0	0.0
12	2	2	0.0		0.0	0.0	0.0	0.0
13	2	5	0.0	0.0		0.0	0.0	0.0
14	2	7	0.0	0.0	0.0		0.0	0.0
15	2	11	0.0	0.0	0.0	0.0		0.0
16	2	12	0.0	0.0	0.0	0.0	0.0
17	3	1		0.0	0.0	0.0	0.0	0.0	0.0
18	3	2	0.0		0.0	0.0	0.0	0.0	0.0
19	3	5	0.0	0.0		0.0	0.0	0.0	0.0
20	3	7	0.0	0.0	0.0		0.0	0.0	0.0
21	3	8	0.0	0.0	0.0	0.0	0.0	0.0
22	3	11	0.0	0.0	0.0	0.0		0.0	0.0
23	3	12	0.0	0.0	0.0	0.0	0.0		0.0
24	4	1		0.0	0.0	0.0	0.0	0.0	0.0	0.0	0.0
25	4	2	0.0		0.0	0.0	0.0	0.0	0.0	0.0	0.0
26	4	4	0.0	0.0	0.0	0.0	0.0	0.0	0.0		0.0
27	4	5	0.0	0.0		0.0	0.0	0.0	0.0	0.0	0.0
28	4	6	0.0	0.0	0.0	0.0	0.0	0.0	0.0	0.0
29	4	7	0.0	0.0	0.0		0.0	0.0	0.0	0.0	0.0
30	4	8	0.0	0.0	0.0	0.0	0.0	0.0		0.0	0.0
31	4	11	0.0	0.0	0.0	0.0		0.0	0.0	0.0	0.0
32	4	12	0.0	0.0	0.0	0.0	0.0		0.0	0.0	0.0
33	5	1		0.0	0.0	0.0	0.0	0.0	0.0	0.0		1.0
34	5	2	0.0		0.0	0.0	0.0	0.0	0.0	0.0		0.0
35	5	4	0.0	0.0	0.0	0.0	0.0	0.0	0.0			0.0
36	5	5	0.0	0.0		0.0	0.0	0.0	0.0	0.0		0.0
37	5	7	0.0	0.0	0.0		0.0	0.0	0.0	0.0		0.0
38	5	8	0.0	0.0	0.0	0.0	0.0	0.0		0.0		0.0
39	5	10	1.0	0.0	0.0	0.0	0.0	0.0	0.0	0.0
40	5	11	0.0	0.0	0.0	0.0		0.0	0.0	0.0		0.0
41	5	12	0.0	0.0	0.0	0.0	0.0		0.0	0.0		0.0
42	6	1		0.0	0.0	0.0	0.0	0.0	0.0	0.0	0.0
43	6	2	0.0		0.0	0.0	0.0	0.0	0.0	0.0	0.0
44	6	4	0.0	0.0	0.0	0.0	0.0	0.0	0.0		0.0
45	6	5	0.0	0.0		0.0	0.0	0.0	0.0	0.0	0.0
46	6	6	0.0	0.0	0.0	0.0	0.0	0.0	0.0	0.0
47	6	7	0.0	0.0	0.0		0.0	0.0	0.0	0.0	0.0
48	6	8	0.0	0.0	0.0	0.0	0.0	0.0		0.0	0.0
49	6	11	0.0	0.0	0.0	0.0		0.0	0.0	0.0	0.0
50	6	12	0.0	0.0	0.0	0.0	0.0		0.0	0.0	0.0
51	7	1		0.0	0.0	0.0	0.0	0.0		0.0	0.0
52	7	2	0.0		0.0	0.0	0.0	0.0		0.0	0.0
53	7	4	0.0	0.0	0.0	0.0	0.0	0.0			0.0
54	7	5	0.0	0.0		0.0	0.0	0.0		0.0	0.0
55	7	6	0.0	0.0	0.0	0.0	0.0	0.0		0.0
56	7	7	0.0	0.0	0.0		0.0	0.0		0.0	0.0
57	7	11	0.0	0.0	0.0	0.0		0.0		0.0	0.0
58	7	12	0.0	0.0	0.0	0.0	0.0			0.0	0.0
59	8	0	0.0	0.0	0.0	0.0	0.0	1.0		0.0	0.0
60	8	1		0.0	0.0	0.0	0.0	0.0		0.0	0.0		0.0
61	8	2	0.0		0.0	0.0	0.0	0.0		0.0	0.0		0.0
62	8	4	0.0	0.0	0.0	0.0	0.0	0.0			0.0		0.0
63	8	5	0.0	0.0		0.0	0.0	0.0		0.0	0.0		0.0
64	8	6	0.0	0.0	0.0	0.0	0.0	0.0		0.0			0.0
65	8	7	0.0	0.0	0.0		0.0	0.0		0.0	0.0		0.0
66	8	11	0.0	0.0	0.0	0.0		0.0		0.0	0.0		0.0
67	8	12	0.0	0.0	0.0	0.0	0.0			0.0	0.0		1.0
68	9	0	0.0	0.0	0.0	0.0	0.0	1.0		0.0	0.0
69	9	1		0.0	0.0	0.0	0.0	0.0		0.0	0.0		0.0
70	9	2	0.0		0.0	0.0	0.0	0.0		0.0	0.0		0.0
71	9	4	0.0	0.0	0.0	0.0	0.0	0.0			0.0		0.0
72	9	5	0.0	0.0		0.0	0.0	0.0		0.0	0.0		0.0
73	9	6	0.0	0.0	0.0	0.0	0.0	0.0		0.0			0.0
74	9	7	0.0	0.0	0.0		0.0	0.0		0.0	0.0		0.0
75	9	11	0.0	0.0	0.0	0.0		0.0		0.0	0.0		0.0
76	9	12	0.0	0.0	0.0	0.0	0.0			0.0	0.0		1.0
77	10	0	0.0	0.0	0.0	0.0	0.0			0.0	0.0
78	10	1		0.0	0.0	0.0	0.0			0.0	0.0		0.0
79	10	2	0.0		0.0	0.0	0.0			0.0	0.0		0.0
80	10	4	0.0	0.0	0.0	0.0	0.0				0.0		0.0
81	10	5	0.0	0.0		0.0	0.0			0.0	0.0		0.0
82	10	6	0.0	0.0	0.0	0.0	0.0			0.0			0.0
83	10	7	0.0	0.0	0.0		0.0			0.0	0.0		0.0
84	10	11	0.0	0.0	0.0	0.0				0.0	0.0		0.0
85	11	0	0.0	0.0	0.0	0.0	0.0			0.0	0.0
86	11	1		0.0	0.0	0.0	0.0			0.0	0.0		0.0
87	11	2	0.0		0.0	0.0	0.0			0.0	0.0		0.0
88	11	4	0.0	0.0	0.0	0.0	0.0				0.0		0.0
89	11	5	0.0	0.0		0.0	0.0			0.0	0.0		0.0
90	11	6	0.0	0.0	0.0	0.0	0.0			0.0			0.0
91	11	7	0.0	0.0	0.0		0.0			0.0	0.0		0.0
92	11	11	0.0	0.0	0.0	0.0				0.0	0.0		0.0
93	12	0	0.0	0.0	0.0	0.0	0.0			0.0	0.0
94	12	1		0.0	0.0	0.0	0.0			0.0	0.0		0.0
95	12	2	0.0		0.0	0.0	0.0			0.0	0.0		0.0
96	12	4	0.0	0.0	0.0	0.0	0.0				0.0		0.0
97	12	5	0.0	0.0		0.0	0.0			0.0	0.0		0.0
98	12	6	0.0	0.0	0.0	0.0	0.0			0.0			0.0
99	12	7	0.0	0.0	0.0		0.0			0.0	0.0		0.0
100	12	11	0.0	0.0	0.0	0.0				0.0	0.0		0.0
101	13	0	0.0	0.0	0.0	0.0	0.0	1.0		0.0	0.0			0.0
102	13	1		0.0	0.0	0.0	0.0	0.0		0.0	0.0		0.0	0.0
103	13	2	0.0		0.0	0.0	0.0	0.0		0.0	0.0		0.0	0.0
104	13	4	0.0	0.0	0.0	0.0	0.0	0.0			0.0		0.0	0.0
105	13	5	0.0	0.0		0.0	0.0	0.0		0.0	0.0		0.0	0.0
106	13	6	0.0	0.0	0.0	0.0	1.0	0.0		0.0			0.0	0.0
107	13	7	0.0	0.0	0.0		0.0	0.0		0.0	0.0		0.0	0.0
108	13	11	0.0	0.0	0.0	0.0		0.0		0.0	1.0		0.0	0.0
109	13	12	0.0	0.0	0.0	0.0	0.0			0.0	0.0		1.0	0.0
110	13	13	0.0	0.0	0.0	0.0	0.0	0.0		0.0	0.0		0.0
111	14	0	0.0	0.0	1.0	0.0	0.0	1.0		0.0	0.0			0.0
112	14	1		0.0	0.0	0.0	0.0	0.0		0.0	0.0		0.0	0.0
113	14	2	0.0		0.0	0.0	0.0	0.0		0.0	0.0		0.0	0.0
114	14	4	0.0	0.0	0.0	0.0	0.0	0.0			0.0		0.0	0.0
115	14	5	0.0	0.0		0.0	0.0	0.0		0.0	0.0		1.0	0.0
116	14	6	0.0	0.0	0.0	0.0	1.0	0.0		0.0			0.0	0.0
117	14	7	0.0	0.0	0.0		0.0	0.0		0.0	0.0		0.0	0.0
118	14	11	0.0	0.0	0.0	0.0		0.0		0.0	1.0		0.0	0.0
119	14	12	0.0	0.0	0.0	0.0	0.0			0.0	0.0		1.0	0.0
120	14	13	0.0	0.0	0.0	0.0	0.0	0.0		0.0	0.0		0.0
121	15	0	0.0	0.0	1.0	0.0	0.0	1.0		0.0	0.0			0.0
122	15	1		0.0	0.0	0.0	0.0	0.0		0.0	0.0		0.0	0.0
123	15	2	0.0		0.0	0.0	0.0	0.0		0.0	0.0		0.0	0.0
124	15	4	0.0	0.0	0.0	0.0	0.0	0.0			0.0		0.0	0.0
125	15	5	0.0	0.0		0.0	0.0	0.0		0.0	0.0		1.0	0.0
126	15	6	0.0	0.0	0.0	0.0	1.0	0.0		0.0			0.0	0.0
127	15	7	0.0	0.0	0.0		0.0	0.0		0.0	0.0		0.0	0.0
128	15	11	0.0	0.0	0.0	0.0		0.0		0.0	1.0		0.0	0.0
129	15	12	0.0	0.0	0.0	0.0	0.0			0.0	0.0		1.0	0.0
130	15	13	0.0	0.0	0.0	0.0	0.0	0.0		0.0	0.0		0.0
131	16	0	0.0	0.0		0.0	0.0	1.0		0.0	0.0
132	16	1		0.0		0.0	0.0	0.0		0.0	0.0		0.0
133	16	2	0.0			0.0	0.0	0.0		0.0	0.0		0.0
134	16	4	0.0	0.0		0.0	0.0	0.0			0.0		0.0
135	16	6	0.0	0.0		0.0	1.0	0.0		0.0			0.0
136	16	7	0.0	0.0			0.0	0.0		0.0	0.0		0.0
137	16	11	0.0	0.0		0.0		0.0		0.0	1.0		0.0
138	16	12	0.0	0.0		0.0	0.0			0.0	0.0		1.0
139	17	0	0.0	0.0		0.0	0.0	1.0		0.0	0.0
140	17	1		0.0		0.0	0.0	0.0		0.0	0.0		0.0
141	17	2	0.0			0.0	0.0	0.0		0.0	0.0		0.0
142	17	4	0.0	0.0		0.0	0.0	0.0			0.0		0.0
143	17	6	0.0	0.0		0.0	1.0	0.0		0.0			0.0
144	17	7	0.0	0.0			0.0	0.0		0.0	0.0		0.0
145	17	11	0.0	0.0		0.0		0.0		0.0	1.0		0.0
146	17	12	0.0	0.0		0.0	0.0			0.0	0.0		1.0
147	18	0	0.0	0.0	0.0	0.0	0.0	1.0		0.0	0.0
148	18	1		0.0	0.0	0.0	0.0	0.0		0.0	0.0		0.0
149	18	2	0.0		0.0	0.0	0.0	0.0		0.0	0.0		0.0
150	18	4	0.0	0.0	0.0	0.0	0.0	0.0			0.0		0.0
151	18	5	0.0	0.0		0.0	0.0	0.0		0.0	0.0		0.0
152	18	6	0.0	0.0	0.0	0.0	1.0	0.0		0.0			0.0
153	18	7	0.0	0.0	0.0		0.0	0.0		0.0	0.0		0.0
154	18	11	0.0	0.0	0.0	0.0		0.0		0.0	1.0		0.0
155	18	12	0.0	0.0	0.0	0.0	0.0			0.0	0.0		1.0
156	19	0	0.0	0.0	0.0	0.0	0.0	1.0		0.0	0.0
157	19	1		0.0	0.0	0.0	0.0	0.0		0.0	0.0		0.0
158	19	2	0.0		0.0	0.0	0.0	0.0		0.0	0.0		0.0
159	19	4	0.0	0.0	0.0	0.0	0.0	0.0			0.0		0.0
160	19	5	0.0	0.0		0.0	0.0	0.0		0.0	0.0		0.0
161	19	6	0.0	0.0	0.0	0.0	1.0	0.0		0.0			0.0
162	19	7	0.0	0.0	0.0		0.0	0.0		0.0	0.0		0.0
163	19	11	0.0	0.0	0.0	0.0		0.0		0.0	1.0		0.0
164	19	12	0.0	0.0	0.0	0.0	0.0			0.0	0.0		1.0
165	20	0	0.0	0.0	0.0	0.0	0.0	1.0		0.0	0.0			0.0
166	20	1		0.0	0.0	0.0	0.0	0.0		0.0	0.0		0.0	0.0
167	20	2	0.0		0.0	0.0	0.0	0.0		0.0	0.0		0.0	0.0
168	20	4	0.0	0.0	0.0	0.0	0.0	0.0			0.0		0.0	0.0
169	20	5	0.0	0.0		0.0	0.0	0.0		0.0	0.0		0.0	0.0
170	20	6	0.0	0.0	0.0	0.0	1.0	0.0		0.0			0.0	0.0
171	20	7	0.0	0.0	0.0		0.0	0.0		0.0	0.0		0.0	0.0
172	20	11	0.0	0.0	0.0	0.0		0.0		0.0	1.0		0.0	0.0
173	20	12	0.0	0.0	0.0	0.0	0.0			0.0	0.0		1.0	0.0
174	20	13	0.0	0.0	0.0	0.0	0.0	0.0		0.0	0.0		0.0
175	21	0	0.0	0.0	0.0	0.0	0.0	1.0		0.0	0.0
176	21	1		0.0	0.0	0.0	0.0	0.0		0.0	0.0		0.0
177	21	2	0.0		0.0	0.0	0.0	0.0		0.0	0.0		0.0
178	21	4	0.0	0.0	0.0	0.0	0.0	0.0			0.0		0.0
179	21	5	0.0	0.0		0.0	0.0	0.0		0.0	0.0		0.0
180	21	6	0.0	0.0	0.0	0.0	1.0	0.0		0.0			0.0
181	21	7	0.0	0.0	0.0		0.0	0.0		0.0	0.0		0.0
182	21	11	0.0	0.0	0.0	0.0		0.0		0.0	1.0		0.0
183	21	12	0.0	0.0	0.0	0.0	0.0			0.0	0.0		1.0
184	22	0	0.0	0.0	0.0	0.0	0.0	0.0		0.0	0.0			0.0
185	22	1		0.0	0.0	0.0	0.0	0.0		0.0	0.0		0.0	0.0
186	22	2	0.0		0.0	0.0	0.0	0.0		0.0	0.0		0.0	0.0
187	22	4	0.0	0.0	0.0	0.0	0.0	0.0			0.0		0.0	0.0
188	22	5	0.0	0.0		0.0	0.0	0.0		0.0	0.0		0.0	0.0
189	22	6	0.0	0.0	0.0	0.0	1.0	0.0		0.0			0.0	0.0
190	22	7	0.0	0.0	0.0		0.0	0.0		0.0	0.0		0.0	0.0
191	22	11	0.0	0.0	0.0	0.0		0.0		0.0	1.0		0.0	0.0
192	22	12	0.0	0.0	0.0	0.0	0.0			0.0	0.0		0.0	0.0
193	22	13	0.0	0.0	0.0	0.0	0.0	0.0		0.0	0.0		0.0
194	23	0	0.0	0.0	0.0	0.0	0.0	0.0		0.0	0.0			0.0
195	23	1		0.0	0.0	0.0	0.0	0.0		0.0	0.0		0.0	0.0
196	23	2	0.0		0.0	0.0	0.0	0.0		0.0	0.0		0.0	0.0
197	23	4	0.0	0.0	0.0	0.0	0.0	0.0			0.0		0.0	0.0
198	23	5	0.0	0.0		0.0	0.0	0.0		0.0	0.0		0.0	0.0
199	23	6	0.0	0.0	0.0	0.0	0.0	0.0		0.0			0.0	0.0
200	23	7	0.0	0.0	0.0		0.0	0.0		0.0	0.0		0.0	0.0
201	23	11	0.0	0.0	0.0	0.0		0.0		0.0	0.0		0.0	0.0
202	23	12	0.0	0.0	0.0	0.0	0.0			0.0	0.0		0.0	0.0
203	23	13	0.0	0.0	0.0	0.0	0.0	0.0		0.0	0.0		0.0
204	24	0		0.0		0.0	0.0	0.0		0.0	0.0			0.0
205	24	2				0.0	0.0	0.0		0.0	0.0		0.0	0.0
206	24	4		0.0		0.0	0.0	0.0			0.0		0.0	0.0
207	24	6		0.0		0.0	0.0	0.0		0.0			0.0	0.0
208	24	7		0.0			0.0	0.0		0.0	0.0		0.0	0.0
209	24	11		0.0		0.0		0.0		0.0	0.0		0.0	0.0
210	24	12		0.0		0.0	0.0			0.0	0.0		0.0	0.0
211	24	13		0.0		0.0	0.0	0.0		0.0	0.0		0.0
212	25	0		0.0		0.0	0.0	0.0		0.0	0.0			0.0
213	25	2				0.0	0.0	0.0		0.0	0.0		0.0	0.0
214	25	4		0.0		0.0	0.0	0.0			0.0		0.0	0.0
215	25	6		0.0		0.0	0.0	0.0		0.0			0.0	0.0
216	25	7		0.0			0.0	0.0		0.0	0.0		0.0	0.0
217	25	11		0.0		0.0		0.0		0.0	0.0		0.0	0.0
218	25	12		0.0		0.0	0.0			0.0	0.0		0.0	0.0
219	25	13		0.0		0.0	0.0	0.0		0.0	0.0		0.0
220	26	0		0.0		0.0	0.0	0.0		0.0	0.0			0.0
221	26	2				0.0	0.0	0.0		0.0	0.0		0.0	0.0
222	26	4		0.0		0.0	0.0	0.0			0.0		0.0	0.0
223	26	6		0.0		0.0	0.0	0.0		0.0			0.0	0.0
224	26	7		0.0			0.0	0.0		0.0	0.0		0.0	0.0
225	26	11		0.0		0.0		0.0		0.0	0.0		0.0	0.0
226	26	12		0.0		0.0	0.0			0.0	0.0		0.0	0.0
227	26	13		0.0		0.0	0.0	0.0		0.0	0.0		0.0
228	27	0		0.0		0.0	0.0	0.0		0.0	0.0			0.0
229	27	2				0.0	0.0	0.0		0.0	0.0		0.0	0.0
230	27	4		0.0		0.0	0.0	0.0			0.0		0.0	0.0
231	27	6		0.0		0.0	0.0	0.0		0.0			0.0	0.0
232	27	7		0.0			0.0	0.0		0.0	0.0		0.0	0.0
233	27	11		0.0		0.0		0.0		0.0	0.0		0.0	0.0
234	27	12		0.0		0.0	0.0			0.0	0.0		0.0	0.0
235	27	13		0.0		0.0	0.0	0.0		0.0	0.0		0.0
236	28	0	0.0	0.0		0.0	0.0	0.0		0.0	0.0			0.0
237	28	1		0.0		0.0	0.0	0.0		0.0	0.0		0.0	0.0
238	28	2	0.0			0.0	0.0	0.0		0.0	0.0		0.0	0.0
239	28	4	0.0	0.0		0.0	0.0	0.0			0.0		0.0	0.0
240	28	6	0.0	0.0		0.0	0.0	0.0		0.0			0.0	0.0
241	28	7	0.0	0.0			0.0	0.0		0.0	0.0		0.0	0.0
242	28	11	0.0	0.0		0.0		0.0		0.0	0.0		0.0	0.0
243	28	12	0.0	0.0		0.0	0.0			0.0	0.0		0.0	0.0
244	28	13	0.0	0.0		0.0	0.0	0.0		0.0	0.0		0.0
245	29	0	0.0	0.0		0.0	0.0	0.0		0.0	0.0	0.0		1.0
246	29	1		0.0		0.0	0.0	0.0		0.0	0.0	0.0	0.0	0.0
247	29	2	0.0			0.0	0.0	0.0		0.0	0.0	0.0	0.0	0.0
248	29	4	0.0	0.0		0.0	0.0	0.0			0.0	0.0	0.0	0.0
249	29	6	0.0	0.0		0.0	0.0	0.0		0.0		0.0	0.0	0.0
250	29	7	0.0	0.0			0.0	0.0		0.0	0.0	0.0	0.0	0.0
251	29	10	0.0	0.0		0.0	0.0	0.0		0.0	0.0		0.0	0.0
252	29	11	0.0	0.0		0.0		0.0		0.0	0.0	0.0	0.0	0.0
253	29	12	0.0	0.0		0.0	0.0			0.0	0.0	0.0	0.0	0.0
254	29	13	0.0	0.0		0.0	0.0	0.0		0.0	0.0	0.0	1.0
255	30	1		0.0		0.0	0.0	0.0		0.0	0.0	0.0		0.0
256	30	2	0.0			0.0	0.0	0.0		0.0	0.0	0.0		0.0
257	30	4	0.0	0.0		0.0	0.0	0.0			0.0	0.0		0.0
258	30	6	0.0	0.0		0.0	1.0	0.0		0.0		0.0		0.0
259	30	7	0.0	0.0			0.0	0.0		0.0	0.0	0.0		0.0
260	30	10	0.0	0.0		0.0	0.0	0.0		0.0	0.0			0.0
261	30	11	0.0	0.0		0.0		0.0		0.0	1.0	0.0		0.0
262	30	12	0.0	0.0		0.0	0.0			0.0	0.0	0.0		0.0
263	30	13	0.0	0.0		0.0	0.0	0.0		0.0	0.0	0.0
264	31	0	0.0	0.0		0.0	0.0	0.0		0.0	0.0	0.0		0.0
265	31	1		0.0		0.0	0.0	0.0		0.0	0.0	0.0	0.0	0.0
266	31	2	0.0			0.0	0.0	0.0		0.0	0.0	0.0	0.0	0.0
267	31	4	0.0	0.0		0.0	0.0	0.0			0.0	0.0	0.0	0.0
268	31	6	0.0	0.0		0.0	0.0	0.0		0.0		0.0	0.0	0.0
269	31	7	0.0	0.0			0.0	0.0		0.0	0.0	0.0	0.0	0.0
270	31	10	0.0	0.0		0.0	0.0	0.0		0.0	0.0		0.0	0.0
271	31	11	0.0	0.0		0.0		0.0		0.0	0.0	0.0	0.0	0.0
272	31	12	0.0	0.0		0.0	0.0			0.0	0.0	0.0	0.0	0.0
273	31	13	0.0	0.0		0.0	0.0	0.0		0.0	0.0	0.0	0.0
274	32	1		0.0		0.0	0.0	0.0		0.0	0.0	0.0		0.0
275	32	2	0.0			0.0	0.0	0.0		0.0	0.0	0.0		0.0
276	32	4	0.0	0.0		0.0	0.0	0.0			0.0	0.0		0.0
277	32	6	0.0	0.0		0.0	0.0	0.0		0.0		0.0		0.0
278	32	7	0.0	0.0			0.0	0.0		0.0	0.0	0.0		0.0
279	32	10	0.0	0.0		0.0	0.0	0.0		0.0	0.0			0.0
280	32	11	0.0	0.0		0.0		0.0		0.0	0.0	0.0		0.0
281	32	12	0.0	0.0		0.0	0.0			0.0	0.0	0.0		0.0
282	32	13	0.0	0.0		0.0	0.0	0.0		0.0	0.0	0.0
283	33	1		0.0		0.0	0.0	0.0		0.0	0.0	0.0		0.0
284	33	2	0.0			0.0	0.0	0.0		0.0	0.0	0.0		0.0
285	33	4	0.0	0.0		0.0	0.0	0.0			0.0	0.0		0.0
286	33	6	0.0	0.0		0.0	0.0	0.0		0.0		0.0		0.0
287	33	7	0.0	0.0			0.0	0.0		0.0	0.0	0.0		0.0
288	33	10	0.0	0.0		0.0	0.0	0.0		0.0	0.0			0.0
289	33	11	0.0	0.0		0.0		0.0		0.0	0.0	0.0		0.0
290	33	12	0.0	0.0		0.0	0.0			0.0	0.0	0.0		0.0
291	33	13	0.0	0.0		0.0	0.0	0.0		0.0	0.0	0.0
292	34	1		0.0		0.0	0.0	0.0		0.0	0.0	0.0		0.0
293	34	2	0.0			0.0	0.0	0.0		0.0	0.0	0.0		0.0
294	34	4	0.0	0.0		0.0	0.0	0.0			0.0	0.0		0.0
295	34	6	0.0	0.0		0.0	0.0	0.0		0.0		0.0		0.0
296	34	7	0.0	0.0			0.0	0.0		0.0	0.0	0.0		0.0
297	34	10	0.0	0.0		0.0	0.0	0.0		0.0	0.0			0.0
298	34	11	0.0	0.0		0.0		0.0		0.0	0.0	0.0		0.0
299	34	12	0.0	0.0		0.0	0.0			0.0	0.0	0.0		0.0
300	34	13	0.0	0.0		0.0	0.0	0.0		0.0	0.0	0.0
301	35	0	0.0	0.0		0.0	0.0	0.0		0.0	0.0	0.0		0.0
302	35	1		0.0		0.0	0.0	0.0		0.0	0.0	0.0	0.0	0.0
303	35	2	0.0			0.0	0.0	0.0		0.0	0.0	0.0	0.0	0.0
304	35	4	0.0	0.0		0.0	0.0	0.0			0.0	0.0	0.0	0.0
305	35	6	0.0	0.0		0.0	0.0	0.0		0.0		0.0	0.0	0.0
306	35	7	0.0	0.0			0.0	0.0		0.0	0.0	0.0	0.0	0.0
307	35	10	0.0	0.0		0.0	0.0	0.0		0.0	0.0		0.0	0.0
308	35	11	0.0	0.0		0.0		0.0		0.0	0.0	0.0	0.0	0.0
309	35	12	0.0	0.0		0.0	0.0			0.0	0.0	0.0	0.0	0.0
310	35	13	0.0	0.0		0.0	0.0	0.0		0.0	0.0	0.0	0.0
311	36	1		0.0		0.0	0.0	0.0		0.0	0.0	0.0		0.0
312	36	2	0.0			0.0	0.0	0.0		0.0	0.0	0.0		0.0
313	36	4	0.0	0.0		0.0	0.0	0.0			0.0	0.0		0.0
314	36	6	0.0	0.0		0.0	0.0	0.0		0.0		0.0		0.0
315	36	7	0.0	0.0			0.0	0.0		0.0	0.0	0.0		0.0
316	36	10	0.0	0.0		0.0	0.0	0.0		0.0	0.0			0.0
317	36	11	0.0	0.0		0.0		0.0		0.0	0.0	0.0		0.0
318	36	12	0.0	0.0		0.0	0.0			0.0	0.0	0.0		0.0
319	36	13	0.0	0.0		0.0	0.0	0.0		0.0	0.0	0.0
320	37	0	0.0	0.0		0.0	0.0	0.0		0.0	0.0	1.0		0.0
321	37	1		0.0		0.0	0.0	0.0		0.0	0.0	0.0	0.0	0.0
322	37	2	0.0			0.0	0.0	0.0		0.0	0.0	0.0	0.0	0.0
323	37	4	0.0	0.0		0.0	0.0	0.0			0.0	0.0	0.0	0.0
324	37	6	0.0	0.0		0.0	0.0	0.0		0.0		0.0	0.0	0.0
325	37	7	0.0	0.0			0.0	0.0		0.0	0.0	0.0	0.0	0.0
326	37	10	0.0	0.0		0.0	0.0	0.0		0.0	0.0		1.0	0.0
327	37	11	0.0	0.0		0.0		0.0		0.0	0.0	0.0	0.0	0.0
328	37	12	0.0	0.0		0.0	0.0			0.0	0.0	0.0	0.0	0.0
329	37	13	0.0	0.0		0.0	0.0	0.0		0.0	0.0	0.0	0.0
330	38	0	0.0	0.0		0.0	0.0	0.0		0.0	0.0	1.0		0.0
331	38	1		0.0		0.0	0.0	0.0		0.0	0.0	0.0	0.0	0.0
332	38	2	0.0			0.0	0.0	0.0		0.0	0.0	0.0	0.0	0.0
333	38	4	0.0	0.0		0.0	0.0	0.0			0.0	0.0	0.0	0.0
334	38	6	0.0	0.0		0.0	0.0	0.0		0.0		0.0	0.0	0.0
335	38	7	0.0	0.0			0.0	0.0		0.0	0.0	0.0	0.0	0.0
336	38	10	0.0	0.0		0.0	0.0	0.0		0.0	0.0		1.0	0.0
337	38	11	0.0	0.0		0.0		0.0		0.0	0.0	0.0	0.0	0.0
338	38	12	0.0	0.0		0.0	0.0			0.0	0.0	0.0	0.0	0.0
339	38	13	0.0	0.0		0.0	0.0	0.0		0.0	0.0	0.0	0.0
340	39	0	0.0	0.0		0.0	0.0	0.0			0.0	0.0		0.0
341	39	1		0.0		0.0	0.0	0.0			0.0	0.0	0.0	0.0
342	39	2	0.0			0.0	0.0	0.0			0.0	0.0	0.0	0.0
343	39	6	0.0	0.0		0.0	0.0	0.0				0.0	0.0	0.0
344	39	7	0.0	0.0			0.0	0.0			0.0	0.0	0.0	0.0
345	39	10	0.0	0.0		0.0	0.0	0.0			0.0		0.0	0.0
346	39	11	0.0	0.0		0.0		0.0			0.0	0.0	0.0	0.0
347	39	12	0.0	0.0		0.0	0.0				0.0	0.0	0.0	0.0
348	39	13	0.0	0.0		0.0	0.0	0.0			0.0	0.0	0.0
349	40	0	0.0	0.0		0.0	0.0	0.0		0.0	0.0			0.0
350	40	1		0.0		0.0	0.0	0.0		0.0	0.0		0.0	0.0
351	40	2	0.0			0.0	0.0	0.0		0.0	0.0		0.0	0.0
352	40	4	0.0	0.0		0.0	0.0	0.0			0.0		0.0	0.0
353	40	6	0.0	0.0		0.0	0.0	0.0		0.0			0.0	0.0
354	40	7	0.0	0.0			0.0	0.0		0.0	0.0		0.0	0.0
355	40	11	0.0	0.0		0.0		0.0		0.0	0.0		0.0	0.0
356	40	12	0.0	0.0		0.0	0.0			0.0	0.0		0.0	0.0
357	40	13	0.0	0.0		0.0	0.0	0.0		0.0	0.0		0.0
358	41	0	0.0	0.0		0.0	0.0	0.0		0.0	0.0			0.0
359	41	1		0.0		0.0	0.0	0.0		0.0	0.0		0.0	0.0
360	41	2	0.0			0.0	0.0	0.0		0.0	0.0		0.0	0.0
361	41	4	0.0	0.0		0.0	0.0	0.0			0.0		0.0	0.0
362	41	6	0.0	0.0		0.0	0.0	0.0		0.0			0.0	0.0
363	41	7	0.0	0.0			0.0	0.0		0.0	0.0		0.0	0.0
364	41	11	0.0	0.0		0.0		0.0		0.0	0.0		0.0	0.0
365	41	12	0.0	0.0		0.0	0.0			0.0	0.0		0.0	0.0
366	41	13	0.0	0.0		0.0	0.0	0.0		0.0	0.0		0.0
367	42	0	0.0	0.0		0.0	0.0	0.0		0.0	0.0			0.0
368	42	1		0.0		0.0	0.0	0.0		0.0	0.0		0.0	0.0
369	42	2	0.0			0.0	0.0	0.0		0.0	0.0		0.0	0.0
370	42	4	0.0	0.0		0.0	0.0	0.0			0.0		0.0	0.0
371	42	6	0.0	0.0		0.0	0.0	0.0		0.0			0.0	0.0
372	42	7	0.0	0.0			0.0	0.0		0.0	0.0		0.0	0.0
373	42	11	0.0	0.0		0.0		0.0		0.0	0.0		0.0	0.0
374	42	12	0.0	0.0		0.0	0.0			0.0	0.0		0.0	0.0
375	42	13	0.0	0.0		0.0	0.0	0.0		0.0	0.0		0.0
376	43	0	0.0	0.0		0.0	0.0	0.0		0.0	0.0			0.0
377	43	1		0.0		0.0	0.0	0.0		0.0	0.0		0.0	0.0
378	43	2	0.0			0.0	0.0	0.0		0.0	0.0		0.0	0.0
379	43	4	0.0	0.0		0.0	0.0	0.0			0.0		0.0	0.0
380	43	6	0.0	0.0		0.0	0.0	0.0		0.0			0.0	0.0
381	43	7	0.0	0.0			0.0	0.0		0.0	0.0		0.0	0.0
382	43	11	0.0	0.0		0.0		0.0		0.0	0.0		0.0	0.0
383	43	12	0.0	0.0		0.0	0.0			0.0	0.0		0.0	0.0
384	43	13	0.0	0.0		0.0	0.0	0.0		0.0	0.0		0.0
385	44	0	0.0	0.0		0.0	0.0	0.0		0.0	0.0			0.0
386	44	1		0.0		0.0	0.0	0.0		0.0	0.0		0.0	0.0
387	44	2	0.0			0.0	0.0	0.0		0.0	0.0		0.0	0.0
388	44	4	0.0	0.0		0.0	0.0	0.0			0.0		0.0	0.0
389	44	6	0.0	0.0		0.0	0.0	0.0		0.0			0.0	0.0
390	44	7	0.0	0.0			0.0	0.0		0.0	0.0		0.0	0.0
391	44	11	0.0	0.0		0.0		0.0		0.0	0.0		0.0	0.0
392	44	12	0.0	0.0		0.0	0.0			0.0	0.0		0.0	0.0
393	44	13	0.0	0.0		0.0	0.0	0.0		0.0	0.0		0.0
394	45	1		0.0		0.0	0.0	0.0		0.0	0.0			0.0
395	45	2	0.0			0.0	0.0	0.0		0.0	0.0			0.0
396	45	4	0.0	0.0		0.0	0.0	0.0			0.0			0.0
397	45	6	0.0	0.0		0.0	1.0	0.0		0.0				0.0
398	45	7	0.0	0.0			0.0	0.0		0.0	0.0			0.0
399	45	11	0.0	0.0		0.0		0.0		0.0	1.0			0.0
400	45	12	0.0	0.0		0.0	0.0			0.0	0.0			0.0
401	45	13	0.0	0.0		0.0	0.0	0.0		0.0	0.0
402	46	0	0.0	0.0		0.0	0.0	0.0		0.0	0.0			0.0
403	46	1		0.0		0.0	0.0	0.0		0.0	0.0		0.0	0.0
404	46	2	0.0			0.0	0.0	0.0		0.0	0.0		0.0	0.0
405	46	4	0.0	0.0		0.0	0.0	0.0			0.0		0.0	0.0
406	46	6	0.0	0.0		0.0	1.0	0.0		0.0			0.0	0.0
407	46	7	0.0	0.0			0.0	0.0		0.0	0.0		0.0	0.0
408	46	11	0.0	0.0		0.0		0.0		0.0	1.0		0.0	0.0
409	46	12	0.0	0.0		0.0	0.0			0.0	0.0		0.0	0.0
410	46	13	0.0	0.0		0.0	0.0	0.0		0.0	0.0		0.0
411	47	0	0.0	0.0		0.0	0.0	0.0			0.0			0.0
412	47	1		0.0		0.0	0.0	0.0			0.0		0.0	0.0
413	47	2	0.0			0.0	0.0	0.0			0.0		0.0	0.0
414	47	6	0.0	0.0		0.0	1.0	0.0					0.0	0.0
415	47	7	0.0	0.0			0.0	0.0			0.0		0.0	0.0
416	47	11	0.0	0.0		0.0		0.0			1.0		0.0	0.0
417	47	12	0.0	0.0		0.0	0.0				0.0		0.0	0.0
418	47	13	0.0	0.0		0.0	0.0	0.0			0.0		0.0
419	48	0	0.0	0.0		0.0	0.0	0.0			0.0			0.0
420	48	1		0.0		0.0	0.0	0.0			0.0		0.0	0.0
421	48	2	0.0			0.0	0.0	0.0			0.0		0.0	0.0
422	48	6	0.0	0.0		0.0	1.0	0.0					0.0	0.0
423	48	7	0.0	0.0			0.0	0.0			0.0		0.0	0.0
424	48	11	0.0	0.0		0.0		0.0			1.0		0.0	0.0
425	48	12	0.0	0.0		0.0	0.0				0.0		0.0	0.0
426	48	13	0.0	0.0		0.0	0.0	0.0			0.0		0.0
427	49	1		0.0		0.0	0.0	0.0			0.0			0.0
428	49	2	0.0			0.0	0.0	0.0			0.0			0.0
429	49	6	0.0	0.0		0.0	0.0	0.0						0.0
430	49	7	0.0	0.0			0.0	0.0			0.0			0.0
431	49	11	0.0	0.0		0.0		0.0			0.0			0.0
432	49	12	0.0	0.0		0.0	0.0				0.0			0.0
433	49	13	0.0	0.0		0.0	0.0	0.0			0.0
434	50	1		0.0		0.0	0.0	0.0			0.0	0.0		0.0
435	50	2	0.0			0.0	0.0	0.0			0.0	0.0		0.0
436	50	6	0.0	0.0		0.0	0.0	0.0				0.0		0.0
437	50	7	0.0	0.0			0.0	0.0			0.0	0.0		0.0
438	50	10	0.0	0.0		0.0	0.0	0.0			0.0			0.0
439	50	11	0.0	0.0		0.0		0.0			0.0	0.0		0.0
440	50	12	0.0	0.0		0.0	0.0				0.0	0.0		0.0
441	50	13	0.0	0.0		0.0	0.0	0.0			0.0	0.0
442	51	1		0.0		0.0	0.0	0.0			0.0			0.0
443	51	2	0.0			0.0	0.0	0.0			0.0			0.0
444	51	6	0.0	0.0		0.0	0.0	0.0						0.0
445	51	7	0.0	0.0			0.0	0.0			0.0			0.0
446	51	11	0.0	0.0		0.0		0.0			0.0			0.0
447	51	12	0.0	0.0		0.0	0.0				0.0			0.0
448	51	13	0.0	0.0		0.0	0.0	0.0			0.0
