## Supplementary material for "The BumbleBox: An open-source platform for quantifying behavior in bumblebee colonies": Sample BumbleBox Data Output: bumblebox-01_2023-10-28_09-10-03_raw.csv

filename	colony number	datetime	frame	ID	centroidX	centroidY	frontX	frontY
bumblebox-01_2023-10-28_09-10-03	01	2023-10-28_09-10-03	0	8	1922.5	2844.75	1951.5	2837.0
bumblebox-01_2023-10-28_09-10-03	01	2023-10-28_09-10-03	0	3	1782.0	2080.75	1812.5	2091.0
bumblebox-01_2023-10-28_09-10-03	01	2023-10-28_09-10-03	0	12	2123.0	1924.25	2129.0	1897.0
bumblebox-01_2023-10-28_09-10-03	01	2023-10-28_09-10-03	0	5	1840.0	1556.0	1829.5	1575.0
bumblebox-01_2023-10-28_09-10-03	01	2023-10-28_09-10-03	0	2	2107.5	1301.0	2086.5	1323.5
bumblebox-01_2023-10-28_09-10-03	01	2023-10-28_09-10-03	0	10	3079.25	1237.5	3110.0	1243.0
bumblebox-01_2023-10-28_09-10-03	01	2023-10-28_09-10-03	0	7	3005.0	450.0	3010.5	482.0
bumblebox-01_2023-10-28_09-10-03	01	2023-10-28_09-10-03	0	13	3072.0	768.75	3098.5	762.0
bumblebox-01_2023-10-28_09-10-03	01	2023-10-28_09-10-03	1	8	1922.75	2844.75	1951.5	2837.5
bumblebox-01_2023-10-28_09-10-03	01	2023-10-28_09-10-03	1	3	1896.75	2091.5	1926.5	2100.5
bumblebox-01_2023-10-28_09-10-03	01	2023-10-28_09-10-03	1	12	2123.0	1923.25	2128.5	1896.0
bumblebox-01_2023-10-28_09-10-03	01	2023-10-28_09-10-03	1	1	2396.5	1448.25	2415.5	1449.0
bumblebox-01_2023-10-28_09-10-03	01	2023-10-28_09-10-03	1	2	2111.0	1254.25	2088.0	1262.5
bumblebox-01_2023-10-28_09-10-03	01	2023-10-28_09-10-03	1	10	3078.5	1237.5	3108.5	1242.0
bumblebox-01_2023-10-28_09-10-03	01	2023-10-28_09-10-03	1	7	3004.0	449.75	3010.0	481.5
bumblebox-01_2023-10-28_09-10-03	01	2023-10-28_09-10-03	1	13	3072.0	768.75	3099.0	762.5
bumblebox-01_2023-10-28_09-10-03	01	2023-10-28_09-10-03	2	8	1922.75	2844.75	1951.5	2837.5
bumblebox-01_2023-10-28_09-10-03	01	2023-10-28_09-10-03	2	3	1978.5	2102.25	2008.5	2109.5
bumblebox-01_2023-10-28_09-10-03	01	2023-10-28_09-10-03	2	12	2122.75	1923.5	2129.0	1896.5
bumblebox-01_2023-10-28_09-10-03	01	2023-10-28_09-10-03	2	5	1843.0	1554.5	1831.0	1575.0
bumblebox-01_2023-10-28_09-10-03	01	2023-10-28_09-10-03	2	1	2409.75	1437.25	2430.5	1429.0
bumblebox-01_2023-10-28_09-10-03	01	2023-10-28_09-10-03	2	10	3079.0	1239.0	3110.0	1243.5
bumblebox-01_2023-10-28_09-10-03	01	2023-10-28_09-10-03	2	2	2119.75	1243.75	2095.0	1235.0
bumblebox-01_2023-10-28_09-10-03	01	2023-10-28_09-10-03	2	13	3072.0	769.25	3099.0	763.0
bumblebox-01_2023-10-28_09-10-03	01	2023-10-28_09-10-03	2	7	3004.5	450.0	3010.0	481.5
bumblebox-01_2023-10-28_09-10-03	01	2023-10-28_09-10-03	3	8	1922.0	2845.0	1951.0	2837.5
bumblebox-01_2023-10-28_09-10-03	01	2023-10-28_09-10-03	3	3	2002.25	2100.5	2032.5	2109.0
bumblebox-01_2023-10-28_09-10-03	01	2023-10-28_09-10-03	3	12	2123.25	1923.0	2130.0	1896.0
bumblebox-01_2023-10-28_09-10-03	01	2023-10-28_09-10-03	3	1	2507.0	1500.0	2532.5	1513.5
bumblebox-01_2023-10-28_09-10-03	01	2023-10-28_09-10-03	3	10	3079.5	1238.0	3110.0	1243.5
bumblebox-01_2023-10-28_09-10-03	01	2023-10-28_09-10-03	3	2	2093.5	1212.0	2070.5	1189.0
bumblebox-01_2023-10-28_09-10-03	01	2023-10-28_09-10-03	3	13	3072.0	768.75	3099.0	762.5
bumblebox-01_2023-10-28_09-10-03	01	2023-10-28_09-10-03	3	7	3004.25	450.0	3010.0	481.5
bumblebox-01_2023-10-28_09-10-03	01	2023-10-28_09-10-03	4	8	1922.0	2844.0	1951.0	2836.5
bumblebox-01_2023-10-28_09-10-03	01	2023-10-28_09-10-03	4	3	2039.0	2094.25	2069.5	2101.0
bumblebox-01_2023-10-28_09-10-03	01	2023-10-28_09-10-03	4	12	2123.0	1922.5	2129.0	1895.5
bumblebox-01_2023-10-28_09-10-03	01	2023-10-28_09-10-03	4	1	2516.5	1637.0	2511.0	1668.5
bumblebox-01_2023-10-28_09-10-03	01	2023-10-28_09-10-03	4	10	3079.25	1237.5	3109.5	1242.5
bumblebox-01_2023-10-28_09-10-03	01	2023-10-28_09-10-03	4	2	2102.75	1208.75	2078.0	1187.0
bumblebox-01_2023-10-28_09-10-03	01	2023-10-28_09-10-03	4	13	3072.25	769.0	3099.0	762.5
bumblebox-01_2023-10-28_09-10-03	01	2023-10-28_09-10-03	4	7	3004.25	450.0	3010.5	481.5
bumblebox-01_2023-10-28_09-10-03	01	2023-10-28_09-10-03	5	8	1922.75	2844.0	1951.5	2836.5
bumblebox-01_2023-10-28_09-10-03	01	2023-10-28_09-10-03	5	3	2056.25	2104.5	2086.0	2115.5
bumblebox-01_2023-10-28_09-10-03	01	2023-10-28_09-10-03	5	12	2122.75	1922.5	2128.5	1895.0
bumblebox-01_2023-10-28_09-10-03	01	2023-10-28_09-10-03	5	1	2498.75	1741.5	2495.5	1773.5
bumblebox-01_2023-10-28_09-10-03	01	2023-10-28_09-10-03	5	5	1842.25	1560.25	1829.0	1577.5
bumblebox-01_2023-10-28_09-10-03	01	2023-10-28_09-10-03	5	2	2124.75	1245.25	2113.0	1217.0
bumblebox-01_2023-10-28_09-10-03	01	2023-10-28_09-10-03	5	10	3079.5	1238.5	3110.5	1244.0
bumblebox-01_2023-10-28_09-10-03	01	2023-10-28_09-10-03	5	13	3072.0	768.75	3099.0	762.0
bumblebox-01_2023-10-28_09-10-03	01	2023-10-28_09-10-03	5	7	3004.5	450.25	3010.5	481.5
bumblebox-01_2023-10-28_09-10-03	01	2023-10-28_09-10-03	6	8	1922.75	2843.75	1951.5	2836.5
bumblebox-01_2023-10-28_09-10-03	01	2023-10-28_09-10-03	6	3	2101.25	2144.25	2124.5	2165.0
bumblebox-01_2023-10-28_09-10-03	01	2023-10-28_09-10-03	6	12	2115.75	1915.5	2124.0	1888.5
bumblebox-01_2023-10-28_09-10-03	01	2023-10-28_09-10-03	6	10	3079.25	1237.25	3110.0	1242.5
bumblebox-01_2023-10-28_09-10-03	01	2023-10-28_09-10-03	6	1	2485.0	1798.0	2477.0	1827.0
bumblebox-01_2023-10-28_09-10-03	01	2023-10-28_09-10-03	6	2	2094.75	1208.75	2079.5	1184.5
bumblebox-01_2023-10-28_09-10-03	01	2023-10-28_09-10-03	6	13	3072.25	769.0	3099.5	762.0
bumblebox-01_2023-10-28_09-10-03	01	2023-10-28_09-10-03	6	7	3003.75	449.75	3009.5	481.0
bumblebox-01_2023-10-28_09-10-03	01	2023-10-28_09-10-03	7	8	1922.5	2843.5	1951.5	2836.5
bumblebox-01_2023-10-28_09-10-03	01	2023-10-28_09-10-03	7	3	2148.5	2227.0	2162.5	2254.5
bumblebox-01_2023-10-28_09-10-03	01	2023-10-28_09-10-03	7	12	2115.5	1915.0	2124.5	1888.0
bumblebox-01_2023-10-28_09-10-03	01	2023-10-28_09-10-03	7	5	1848.0	1560.0	1835.5	1578.0
bumblebox-01_2023-10-28_09-10-03	01	2023-10-28_09-10-03	7	10	3079.25	1238.25	3110.0	1243.5
bumblebox-01_2023-10-28_09-10-03	01	2023-10-28_09-10-03	7	2	2078.5	1196.5	2054.5	1175.0
bumblebox-01_2023-10-28_09-10-03	01	2023-10-28_09-10-03	7	13	3072.0	769.0	3099.5	762.5
bumblebox-01_2023-10-28_09-10-03	01	2023-10-28_09-10-03	7	7	3004.5	450.0	3010.5	481.5
bumblebox-01_2023-10-28_09-10-03	01	2023-10-28_09-10-03	8	8	1922.75	2843.25	1952.0	2836.0
bumblebox-01_2023-10-28_09-10-03	01	2023-10-28_09-10-03	8	3	2182.0	2267.5	2199.0	2293.0
bumblebox-01_2023-10-28_09-10-03	01	2023-10-28_09-10-03	8	12	2124.25	1912.75	2132.5	1884.5
bumblebox-01_2023-10-28_09-10-03	01	2023-10-28_09-10-03	8	10	3078.75	1237.25	3109.5	1242.0
bumblebox-01_2023-10-28_09-10-03	01	2023-10-28_09-10-03	8	2	2072.0	1196.25	2046.5	1176.0
bumblebox-01_2023-10-28_09-10-03	01	2023-10-28_09-10-03	8	13	3072.0	768.75	3099.0	762.5
bumblebox-01_2023-10-28_09-10-03	01	2023-10-28_09-10-03	8	7	3004.25	450.0	3010.0	482.5
bumblebox-01_2023-10-28_09-10-03	01	2023-10-28_09-10-03	9	8	1922.75	2842.75	1951.5	2835.5
bumblebox-01_2023-10-28_09-10-03	01	2023-10-28_09-10-03	9	3	2214.0	2301.5	2230.0	2327.5
bumblebox-01_2023-10-28_09-10-03	01	2023-10-28_09-10-03	9	12	2163.75	1934.75	2160.0	1904.0
bumblebox-01_2023-10-28_09-10-03	01	2023-10-28_09-10-03	9	10	3079.25	1238.0	3110.0	1243.5
bumblebox-01_2023-10-28_09-10-03	01	2023-10-28_09-10-03	9	2	2072.0	1192.0	2048.0	1171.5
bumblebox-01_2023-10-28_09-10-03	01	2023-10-28_09-10-03	9	13	3072.0	768.75	3099.5	762.5
bumblebox-01_2023-10-28_09-10-03	01	2023-10-28_09-10-03	9	7	3004.5	450.0	3010.0	482.0
bumblebox-01_2023-10-28_09-10-03	01	2023-10-28_09-10-03	10	8	1923.0	2842.0	1952.0	2835.0
bumblebox-01_2023-10-28_09-10-03	01	2023-10-28_09-10-03	10	3	2190.25	2369.75	2196.5	2399.0
bumblebox-01_2023-10-28_09-10-03	01	2023-10-28_09-10-03	10	12	2181.5	1938.5	2170.5	1910.0
bumblebox-01_2023-10-28_09-10-03	01	2023-10-28_09-10-03	10	5	1826.25	1561.25	1817.5	1580.5
bumblebox-01_2023-10-28_09-10-03	01	2023-10-28_09-10-03	10	11	1971.25	1538.5	1948.5	1517.0
bumblebox-01_2023-10-28_09-10-03	01	2023-10-28_09-10-03	10	4	1505.5	1378.75	1527.0	1392.5
bumblebox-01_2023-10-28_09-10-03	01	2023-10-28_09-10-03	10	2	2074.5	1195.75	2052.5	1174.5
bumblebox-01_2023-10-28_09-10-03	01	2023-10-28_09-10-03	10	10	3079.25	1238.0	3110.0	1243.0
bumblebox-01_2023-10-28_09-10-03	01	2023-10-28_09-10-03	10	13	3072.0	768.75	3099.5	762.5
bumblebox-01_2023-10-28_09-10-03	01	2023-10-28_09-10-03	10	7	3003.75	450.0	3009.5	481.0
bumblebox-01_2023-10-28_09-10-03	01	2023-10-28_09-10-03	11	8	1923.0	2842.25	1952.0	2835.0
bumblebox-01_2023-10-28_09-10-03	01	2023-10-28_09-10-03	11	3	2142.75	2462.75	2137.5	2493.0
bumblebox-01_2023-10-28_09-10-03	01	2023-10-28_09-10-03	11	12	2196.25	1916.75	2188.0	1885.5
bumblebox-01_2023-10-28_09-10-03	01	2023-10-28_09-10-03	11	1	2492.75	1864.0	2481.0	1875.0
bumblebox-01_2023-10-28_09-10-03	01	2023-10-28_09-10-03	11	4	1503.5	1362.75	1527.5	1375.0
bumblebox-01_2023-10-28_09-10-03	01	2023-10-28_09-10-03	11	10	3078.75	1237.25	3109.5	1242.5
bumblebox-01_2023-10-28_09-10-03	01	2023-10-28_09-10-03	11	11	1987.25	1574.5	1963.5	1563.0
bumblebox-01_2023-10-28_09-10-03	01	2023-10-28_09-10-03	11	2	2074.25	1192.5	2052.0	1171.5
bumblebox-01_2023-10-28_09-10-03	01	2023-10-28_09-10-03	11	13	3072.0	769.75	3099.0	763.5
bumblebox-01_2023-10-28_09-10-03	01	2023-10-28_09-10-03	11	7	3004.25	450.0	3010.5	481.0
bumblebox-01_2023-10-28_09-10-03	01	2023-10-28_09-10-03	12	8	1923.25	2841.75	1951.5	2834.5
bumblebox-01_2023-10-28_09-10-03	01	2023-10-28_09-10-03	12	12	2198.25	1924.5	2170.0	1908.0
bumblebox-01_2023-10-28_09-10-03	01	2023-10-28_09-10-03	12	5	1833.75	1558.25	1837.0	1578.5
bumblebox-01_2023-10-28_09-10-03	01	2023-10-28_09-10-03	12	4	1509.75	1368.75	1536.0	1381.5
bumblebox-01_2023-10-28_09-10-03	01	2023-10-28_09-10-03	12	10	3079.0	1238.25	3110.0	1243.5
bumblebox-01_2023-10-28_09-10-03	01	2023-10-28_09-10-03	12	3	2126.5	2596.0	2121.5	2625.5
bumblebox-01_2023-10-28_09-10-03	01	2023-10-28_09-10-03	12	2	2077.75	1193.75	2053.5	1173.5
bumblebox-01_2023-10-28_09-10-03	01	2023-10-28_09-10-03	12	13	3071.75	768.5	3099.5	762.5
bumblebox-01_2023-10-28_09-10-03	01	2023-10-28_09-10-03	12	7	3004.0	450.25	3010.0	481.5
bumblebox-01_2023-10-28_09-10-03	01	2023-10-28_09-10-03	13	8	1923.5	2841.25	1952.5	2834.5
bumblebox-01_2023-10-28_09-10-03	01	2023-10-28_09-10-03	13	3	2168.25	2720.25	2175.5	2749.5
bumblebox-01_2023-10-28_09-10-03	01	2023-10-28_09-10-03	13	12	2077.25	1898.25	2089.5	1875.0
bumblebox-01_2023-10-28_09-10-03	01	2023-10-28_09-10-03	13	1	2502.0	1836.25	2494.5	1848.5
bumblebox-01_2023-10-28_09-10-03	01	2023-10-28_09-10-03	13	4	1553.75	1342.75	1583.5	1344.5
bumblebox-01_2023-10-28_09-10-03	01	2023-10-28_09-10-03	13	10	3079.0	1237.5	3109.5	1243.0
bumblebox-01_2023-10-28_09-10-03	01	2023-10-28_09-10-03	13	2	2080.5	1200.75	2062.5	1177.0
bumblebox-01_2023-10-28_09-10-03	01	2023-10-28_09-10-03	13	13	3072.25	769.25	3099.5	762.5
bumblebox-01_2023-10-28_09-10-03	01	2023-10-28_09-10-03	13	7	3004.0	450.25	3010.0	481.5
bumblebox-01_2023-10-28_09-10-03	01	2023-10-28_09-10-03	14	8	1923.25	2841.25	1952.0	2834.0
bumblebox-01_2023-10-28_09-10-03	01	2023-10-28_09-10-03	14	3	2181.25	2744.75	2189.0	2773.5
bumblebox-01_2023-10-28_09-10-03	01	2023-10-28_09-10-03	14	12	2125.75	1873.5	2155.5	1865.5
bumblebox-01_2023-10-28_09-10-03	01	2023-10-28_09-10-03	14	5	1860.5	1560.25	1859.5	1579.5
bumblebox-01_2023-10-28_09-10-03	01	2023-10-28_09-10-03	14	4	1590.75	1349.75	1623.0	1344.5
bumblebox-01_2023-10-28_09-10-03	01	2023-10-28_09-10-03	14	1	2492.25	1861.75	2482.0	1876.0
bumblebox-01_2023-10-28_09-10-03	01	2023-10-28_09-10-03	14	10	3079.25	1238.0	3110.0	1243.0
bumblebox-01_2023-10-28_09-10-03	01	2023-10-28_09-10-03	14	2	2094.75	1209.0	2090.5	1189.0
bumblebox-01_2023-10-28_09-10-03	01	2023-10-28_09-10-03	14	13	3072.25	768.75	3099.5	762.0
bumblebox-01_2023-10-28_09-10-03	01	2023-10-28_09-10-03	14	7	3004.0	449.75	3010.0	481.5
bumblebox-01_2023-10-28_09-10-03	01	2023-10-28_09-10-03	15	8	1923.25	2841.25	1952.0	2834.0
bumblebox-01_2023-10-28_09-10-03	01	2023-10-28_09-10-03	15	3	2181.5	2741.5	2189.0	2770.5
bumblebox-01_2023-10-28_09-10-03	01	2023-10-28_09-10-03	15	12	2117.5	1881.75	2146.5	1892.5
bumblebox-01_2023-10-28_09-10-03	01	2023-10-28_09-10-03	15	4	1617.25	1354.0	1649.5	1347.0
bumblebox-01_2023-10-28_09-10-03	01	2023-10-28_09-10-03	15	10	3079.0	1238.0	3110.0	1243.5
bumblebox-01_2023-10-28_09-10-03	01	2023-10-28_09-10-03	15	1	2495.75	1860.75	2483.5	1877.0
bumblebox-01_2023-10-28_09-10-03	01	2023-10-28_09-10-03	15	13	3072.0	769.5	3099.0	763.0
bumblebox-01_2023-10-28_09-10-03	01	2023-10-28_09-10-03	15	7	3004.0	450.25	3009.5	481.5
bumblebox-01_2023-10-28_09-10-03	01	2023-10-28_09-10-03	16	8	1924.0	2840.75	1952.5	2833.5
bumblebox-01_2023-10-28_09-10-03	01	2023-10-28_09-10-03	16	3	2157.5	2744.75	2151.5	2775.5
bumblebox-01_2023-10-28_09-10-03	01	2023-10-28_09-10-03	16	12	2172.25	1919.75	2202.5	1932.0
bumblebox-01_2023-10-28_09-10-03	01	2023-10-28_09-10-03	16	4	1640.25	1338.75	1673.5	1332.5
bumblebox-01_2023-10-28_09-10-03	01	2023-10-28_09-10-03	16	10	3079.25	1238.25	3110.0	1243.5
bumblebox-01_2023-10-28_09-10-03	01	2023-10-28_09-10-03	16	13	3072.5	768.75	3100.0	762.0
bumblebox-01_2023-10-28_09-10-03	01	2023-10-28_09-10-03	16	7	3004.0	449.75	3009.5	481.5
bumblebox-01_2023-10-28_09-10-03	01	2023-10-28_09-10-03	17	8	1923.5	2839.75	1952.5	2833.0
bumblebox-01_2023-10-28_09-10-03	01	2023-10-28_09-10-03	17	3	2075.25	2769.0	2057.0	2794.0
bumblebox-01_2023-10-28_09-10-03	01	2023-10-28_09-10-03	17	12	2144.0	1906.25	2170.5	1925.5
bumblebox-01_2023-10-28_09-10-03	01	2023-10-28_09-10-03	17	5	1865.75	1559.25	1852.5	1577.5
bumblebox-01_2023-10-28_09-10-03	01	2023-10-28_09-10-03	17	4	1645.5	1344.25	1677.0	1333.5
bumblebox-01_2023-10-28_09-10-03	01	2023-10-28_09-10-03	17	10	3079.75	1238.0	3110.0	1243.5
bumblebox-01_2023-10-28_09-10-03	01	2023-10-28_09-10-03	17	13	3072.5	769.25	3099.5	762.5
bumblebox-01_2023-10-28_09-10-03	01	2023-10-28_09-10-03	17	7	3004.25	450.0	3010.0	481.5
bumblebox-01_2023-10-28_09-10-03	01	2023-10-28_09-10-03	18	8	1924.0	2840.0	1952.5	2832.5
bumblebox-01_2023-10-28_09-10-03	01	2023-10-28_09-10-03	18	3	2121.75	2752.75	2102.0	2777.0
bumblebox-01_2023-10-28_09-10-03	01	2023-10-28_09-10-03	18	12	2166.0	1907.0	2196.5	1918.5
bumblebox-01_2023-10-28_09-10-03	01	2023-10-28_09-10-03	18	5	1869.75	1552.0	1854.5	1569.0
bumblebox-01_2023-10-28_09-10-03	01	2023-10-28_09-10-03	18	4	1706.5	1277.25	1738.5	1268.0
bumblebox-01_2023-10-28_09-10-03	01	2023-10-28_09-10-03	18	10	3079.5	1238.0	3110.5	1243.5
bumblebox-01_2023-10-28_09-10-03	01	2023-10-28_09-10-03	18	13	3072.25	769.25	3099.5	763.0
bumblebox-01_2023-10-28_09-10-03	01	2023-10-28_09-10-03	18	7	3004.0	450.25	3010.0	482.0
bumblebox-01_2023-10-28_09-10-03	01	2023-10-28_09-10-03	19	8	1911.25	2848.0	1941.5	2840.5
bumblebox-01_2023-10-28_09-10-03	01	2023-10-28_09-10-03	19	3	2098.25	2756.75	2085.5	2785.0
bumblebox-01_2023-10-28_09-10-03	01	2023-10-28_09-10-03	19	15	1971.5	2116.25	1943.0	2120.0
bumblebox-01_2023-10-28_09-10-03	01	2023-10-28_09-10-03	19	12	2182.0	1901.5	2214.5	1903.5
bumblebox-01_2023-10-28_09-10-03	01	2023-10-28_09-10-03	19	5	1851.0	1538.5	1836.0	1554.5
bumblebox-01_2023-10-28_09-10-03	01	2023-10-28_09-10-03	19	4	1800.25	1217.5	1831.0	1211.0
bumblebox-01_2023-10-28_09-10-03	01	2023-10-28_09-10-03	19	10	3079.5	1238.25	3110.0	1244.0
bumblebox-01_2023-10-28_09-10-03	01	2023-10-28_09-10-03	19	13	3072.5	769.0	3099.5	762.0
bumblebox-01_2023-10-28_09-10-03	01	2023-10-28_09-10-03	19	7	3003.75	450.25	3009.5	482.5
bumblebox-01_2023-10-28_09-10-03	01	2023-10-28_09-10-03	20	8	1922.0	2837.0	1951.5	2829.5
bumblebox-01_2023-10-28_09-10-03	01	2023-10-28_09-10-03	20	15	1977.0	2152.0	1958.5	2174.0
bumblebox-01_2023-10-28_09-10-03	01	2023-10-28_09-10-03	20	12	2191.5	1901.25	2223.0	1897.0
bumblebox-01_2023-10-28_09-10-03	01	2023-10-28_09-10-03	20	10	3079.0	1238.25	3109.5	1243.0
bumblebox-01_2023-10-28_09-10-03	01	2023-10-28_09-10-03	20	4	1849.75	1157.5	1877.5	1147.5
bumblebox-01_2023-10-28_09-10-03	01	2023-10-28_09-10-03	20	13	3072.0	769.25	3099.5	763.0
bumblebox-01_2023-10-28_09-10-03	01	2023-10-28_09-10-03	20	7	3004.0	449.75	3009.5	481.0
bumblebox-01_2023-10-28_09-10-03	01	2023-10-28_09-10-03	21	3	2144.25	2771.5	2148.5	2801.5
bumblebox-01_2023-10-28_09-10-03	01	2023-10-28_09-10-03	21	15	2102.5	2208.75	2098.5	2239.0
bumblebox-01_2023-10-28_09-10-03	01	2023-10-28_09-10-03	21	12	2197.0	1901.5	2229.0	1897.0
bumblebox-01_2023-10-28_09-10-03	01	2023-10-28_09-10-03	21	5	1863.75	1541.5	1846.5	1559.0
bumblebox-01_2023-10-28_09-10-03	01	2023-10-28_09-10-03	21	10	3079.5	1238.25	3110.5	1244.5
bumblebox-01_2023-10-28_09-10-03	01	2023-10-28_09-10-03	21	4	1785.25	1165.0	1780.5	1142.0
bumblebox-01_2023-10-28_09-10-03	01	2023-10-28_09-10-03	21	13	3072.0	769.25	3099.5	762.5
bumblebox-01_2023-10-28_09-10-03	01	2023-10-28_09-10-03	21	7	3004.25	450.25	3010.0	481.5
bumblebox-01_2023-10-28_09-10-03	01	2023-10-28_09-10-03	22	3	2199.75	2719.0	2225.0	2737.5
bumblebox-01_2023-10-28_09-10-03	01	2023-10-28_09-10-03	22	15	1995.0	2231.0	1990.0	2260.5
bumblebox-01_2023-10-28_09-10-03	01	2023-10-28_09-10-03	22	12	2200.25	1904.0	2232.0	1899.0
bumblebox-01_2023-10-28_09-10-03	01	2023-10-28_09-10-03	22	5	1862.75	1543.5	1845.5	1560.5
bumblebox-01_2023-10-28_09-10-03	01	2023-10-28_09-10-03	22	10	3079.0	1238.5	3110.0	1244.5
bumblebox-01_2023-10-28_09-10-03	01	2023-10-28_09-10-03	22	13	3072.0	769.0	3099.0	762.5
bumblebox-01_2023-10-28_09-10-03	01	2023-10-28_09-10-03	22	7	3004.25	449.75	3010.0	481.0
bumblebox-01_2023-10-28_09-10-03	01	2023-10-28_09-10-03	23	3	2258.5	2663.25	2289.5	2668.5
bumblebox-01_2023-10-28_09-10-03	01	2023-10-28_09-10-03	23	15	1940.25	2228.25	1922.0	2252.5
bumblebox-01_2023-10-28_09-10-03	01	2023-10-28_09-10-03	23	12	2202.5	1904.75	2234.0	1899.5
bumblebox-01_2023-10-28_09-10-03	01	2023-10-28_09-10-03	23	5	1877.5	1548.5	1862.5	1568.5
bumblebox-01_2023-10-28_09-10-03	01	2023-10-28_09-10-03	23	10	3079.0	1238.0	3110.0	1244.0
bumblebox-01_2023-10-28_09-10-03	01	2023-10-28_09-10-03	23	13	3071.75	769.25	3099.0	762.5
bumblebox-01_2023-10-28_09-10-03	01	2023-10-28_09-10-03	23	7	3004.25	450.0	3010.5	481.5
bumblebox-01_2023-10-28_09-10-03	01	2023-10-28_09-10-03	24	3	2335.25	2604.75	2365.5	2599.5
bumblebox-01_2023-10-28_09-10-03	01	2023-10-28_09-10-03	24	15	1942.75	2264.25	1931.0	2292.0
bumblebox-01_2023-10-28_09-10-03	01	2023-10-28_09-10-03	24	12	2207.25	1907.25	2238.5	1900.5
bumblebox-01_2023-10-28_09-10-03	01	2023-10-28_09-10-03	24	11	1736.75	1632.0	1707.0	1629.0
bumblebox-01_2023-10-28_09-10-03	01	2023-10-28_09-10-03	24	5	1871.5	1548.5	1855.0	1566.5
bumblebox-01_2023-10-28_09-10-03	01	2023-10-28_09-10-03	24	10	3078.75	1238.25	3110.0	1244.0
bumblebox-01_2023-10-28_09-10-03	01	2023-10-28_09-10-03	24	8	1915.25	2834.75	1942.0	2822.5
bumblebox-01_2023-10-28_09-10-03	01	2023-10-28_09-10-03	24	13	3072.0	768.75	3099.5	762.0
bumblebox-01_2023-10-28_09-10-03	01	2023-10-28_09-10-03	24	7	3004.25	449.75	3010.5	481.0
bumblebox-01_2023-10-28_09-10-03	01	2023-10-28_09-10-03	25	3	2471.25	2530.5	2501.5	2522.5
bumblebox-01_2023-10-28_09-10-03	01	2023-10-28_09-10-03	25	15	1895.5	2429.0	1879.5	2454.5
bumblebox-01_2023-10-28_09-10-03	01	2023-10-28_09-10-03	25	12	2225.0	1895.0	2255.5	1883.0
bumblebox-01_2023-10-28_09-10-03	01	2023-10-28_09-10-03	25	11	1638.0	1633.75	1611.5	1618.0
bumblebox-01_2023-10-28_09-10-03	01	2023-10-28_09-10-03	25	5	1861.5	1547.0	1844.0	1564.5
bumblebox-01_2023-10-28_09-10-03	01	2023-10-28_09-10-03	25	10	3079.0	1238.25	3110.0	1243.5
bumblebox-01_2023-10-28_09-10-03	01	2023-10-28_09-10-03	25	13	3069.5	770.25	3096.5	763.0
bumblebox-01_2023-10-28_09-10-03	01	2023-10-28_09-10-03	25	7	3003.75	449.75	3010.0	482.0
bumblebox-01_2023-10-28_09-10-03	01	2023-10-28_09-10-03	26	15	1818.0	2545.0	1802.5	2571.5
bumblebox-01_2023-10-28_09-10-03	01	2023-10-28_09-10-03	26	3	2494.0	2477.0	2520.0	2460.0
bumblebox-01_2023-10-28_09-10-03	01	2023-10-28_09-10-03	26	12	2227.25	1894.0	2257.5	1882.0
bumblebox-01_2023-10-28_09-10-03	01	2023-10-28_09-10-03	26	11	1519.75	1591.0	1513.0	1564.5
bumblebox-01_2023-10-28_09-10-03	01	2023-10-28_09-10-03	26	5	1876.0	1547.5	1857.0	1565.0
bumblebox-01_2023-10-28_09-10-03	01	2023-10-28_09-10-03	26	4	1545.5	1496.5	1557.0	1523.0
bumblebox-01_2023-10-28_09-10-03	01	2023-10-28_09-10-03	26	10	3079.0	1238.0	3109.5	1244.0
bumblebox-01_2023-10-28_09-10-03	01	2023-10-28_09-10-03	26	13	3064.0	770.75	3091.0	758.0
bumblebox-01_2023-10-28_09-10-03	01	2023-10-28_09-10-03	26	7	3004.0	449.75	3010.0	481.0
bumblebox-01_2023-10-28_09-10-03	01	2023-10-28_09-10-03	27	15	1709.5	2588.0	1683.5	2603.5
bumblebox-01_2023-10-28_09-10-03	01	2023-10-28_09-10-03	27	3	2469.0	2386.25	2477.0	2356.0
bumblebox-01_2023-10-28_09-10-03	01	2023-10-28_09-10-03	27	12	2229.0	1893.5	2260.0	1881.5
bumblebox-01_2023-10-28_09-10-03	01	2023-10-28_09-10-03	27	5	1864.25	1549.75	1847.5	1568.0
bumblebox-01_2023-10-28_09-10-03	01	2023-10-28_09-10-03	27	11	1493.25	1497.25	1500.5	1470.0
bumblebox-01_2023-10-28_09-10-03	01	2023-10-28_09-10-03	27	8	1918.25	2829.75	1945.5	2818.0
bumblebox-01_2023-10-28_09-10-03	01	2023-10-28_09-10-03	27	10	3079.25	1238.25	3110.0	1243.5
bumblebox-01_2023-10-28_09-10-03	01	2023-10-28_09-10-03	27	13	3067.5	769.25	3093.5	754.5
bumblebox-01_2023-10-28_09-10-03	01	2023-10-28_09-10-03	27	7	3004.75	449.75	3011.0	481.5
bumblebox-01_2023-10-28_09-10-03	01	2023-10-28_09-10-03	28	15	1684.5	2598.0	1659.5	2616.0
bumblebox-01_2023-10-28_09-10-03	01	2023-10-28_09-10-03	28	3	2440.25	2349.75	2444.0	2319.0
bumblebox-01_2023-10-28_09-10-03	01	2023-10-28_09-10-03	28	12	2230.75	1892.75	2261.5	1881.5
bumblebox-01_2023-10-28_09-10-03	01	2023-10-28_09-10-03	28	10	3079.25	1238.25	3110.0	1243.5
bumblebox-01_2023-10-28_09-10-03	01	2023-10-28_09-10-03	28	13	3075.25	754.5	3098.5	735.5
bumblebox-01_2023-10-28_09-10-03	01	2023-10-28_09-10-03	28	7	3004.25	450.25	3010.0	482.5
bumblebox-01_2023-10-28_09-10-03	01	2023-10-28_09-10-03	29	15	1713.5	2608.0	1699.5	2634.0
bumblebox-01_2023-10-28_09-10-03	01	2023-10-28_09-10-03	29	3	2410.75	2294.25	2408.0	2263.0
bumblebox-01_2023-10-28_09-10-03	01	2023-10-28_09-10-03	29	12	2231.5	1892.0	2262.0	1880.5
bumblebox-01_2023-10-28_09-10-03	01	2023-10-28_09-10-03	29	5	1860.75	1547.5	1845.0	1566.5
bumblebox-01_2023-10-28_09-10-03	01	2023-10-28_09-10-03	29	4	1599.25	1444.75	1628.5	1457.0
bumblebox-01_2023-10-28_09-10-03	01	2023-10-28_09-10-03	29	10	3078.75	1237.75	3109.5	1243.0
bumblebox-01_2023-10-28_09-10-03	01	2023-10-28_09-10-03	29	9	1638.75	2740.5	1658.5	2734.5
bumblebox-01_2023-10-28_09-10-03	01	2023-10-28_09-10-03	29	13	3080.25	744.5	3100.5	722.5
bumblebox-01_2023-10-28_09-10-03	01	2023-10-28_09-10-03	29	7	3004.75	449.75	3010.5	481.5
bumblebox-01_2023-10-28_09-10-03	01	2023-10-28_09-10-03	30	9	1591.5	2849.75	1611.0	2826.0
bumblebox-01_2023-10-28_09-10-03	01	2023-10-28_09-10-03	30	8	1920.25	2846.75	1945.5	2830.0
bumblebox-01_2023-10-28_09-10-03	01	2023-10-28_09-10-03	30	15	1742.5	2583.75	1732.5	2611.5
bumblebox-01_2023-10-28_09-10-03	01	2023-10-28_09-10-03	30	3	2338.25	2283.75	2329.5	2253.5
bumblebox-01_2023-10-28_09-10-03	01	2023-10-28_09-10-03	30	12	2232.0	1889.75	2262.5	1878.5
bumblebox-01_2023-10-28_09-10-03	01	2023-10-28_09-10-03	30	5	1871.75	1547.5	1855.5	1567.0
bumblebox-01_2023-10-28_09-10-03	01	2023-10-28_09-10-03	30	4	1681.0	1366.0	1713.5	1360.5
bumblebox-01_2023-10-28_09-10-03	01	2023-10-28_09-10-03	30	10	3079.25	1237.75	3110.5	1243.0
bumblebox-01_2023-10-28_09-10-03	01	2023-10-28_09-10-03	30	13	3089.0	739.75	3110.0	719.0
bumblebox-01_2023-10-28_09-10-03	01	2023-10-28_09-10-03	30	7	3004.0	449.5	3010.0	480.5
bumblebox-01_2023-10-28_09-10-03	01	2023-10-28_09-10-03	31	8	1906.25	2859.5	1931.5	2842.0
bumblebox-01_2023-10-28_09-10-03	01	2023-10-28_09-10-03	31	15	1791.25	2602.0	1802.5	2628.5
bumblebox-01_2023-10-28_09-10-03	01	2023-10-28_09-10-03	31	3	2265.5	2273.75	2245.0	2250.0
bumblebox-01_2023-10-28_09-10-03	01	2023-10-28_09-10-03	31	12	2231.25	1889.5	2262.0	1878.0
bumblebox-01_2023-10-28_09-10-03	01	2023-10-28_09-10-03	31	5	1871.5	1549.25	1853.5	1568.0
bumblebox-01_2023-10-28_09-10-03	01	2023-10-28_09-10-03	31	4	1815.25	1260.25	1844.0	1250.0
bumblebox-01_2023-10-28_09-10-03	01	2023-10-28_09-10-03	31	10	3079.0	1238.5	3110.0	1244.5
bumblebox-01_2023-10-28_09-10-03	01	2023-10-28_09-10-03	31	13	3094.25	744.75	3117.0	726.0
bumblebox-01_2023-10-28_09-10-03	01	2023-10-28_09-10-03	31	7	3004.25	449.75	3010.5	481.5
bumblebox-01_2023-10-28_09-10-03	01	2023-10-28_09-10-03	32	8	1881.75	2886.0	1893.5	2855.5
bumblebox-01_2023-10-28_09-10-03	01	2023-10-28_09-10-03	32	15	1864.25	2627.25	1891.0	2642.0
bumblebox-01_2023-10-28_09-10-03	01	2023-10-28_09-10-03	32	3	2177.75	2319.0	2147.0	2312.5
bumblebox-01_2023-10-28_09-10-03	01	2023-10-28_09-10-03	32	12	2232.0	1889.0	2262.5	1878.0
bumblebox-01_2023-10-28_09-10-03	01	2023-10-28_09-10-03	32	10	3079.0	1238.5	3110.5	1244.0
bumblebox-01_2023-10-28_09-10-03	01	2023-10-28_09-10-03	32	11	1688.75	1129.25	1713.5	1115.0
bumblebox-01_2023-10-28_09-10-03	01	2023-10-28_09-10-03	32	13	3098.75	742.75	3121.5	724.0
bumblebox-01_2023-10-28_09-10-03	01	2023-10-28_09-10-03	32	7	3004.0	449.25	3010.0	480.5
bumblebox-01_2023-10-28_09-10-03	01	2023-10-28_09-10-03	33	8	1851.25	2936.25	1843.5	2904.5
bumblebox-01_2023-10-28_09-10-03	01	2023-10-28_09-10-03	33	9	1614.5	2923.75	1628.0	2894.5
bumblebox-01_2023-10-28_09-10-03	01	2023-10-28_09-10-03	33	15	1974.0	2667.75	1991.0	2693.5
bumblebox-01_2023-10-28_09-10-03	01	2023-10-28_09-10-03	33	3	2166.75	2363.75	2136.5	2371.0
bumblebox-01_2023-10-28_09-10-03	01	2023-10-28_09-10-03	33	12	2234.5	1887.5	2265.5	1876.0
bumblebox-01_2023-10-28_09-10-03	01	2023-10-28_09-10-03	33	5	1871.25	1543.25	1852.0	1561.0
bumblebox-01_2023-10-28_09-10-03	01	2023-10-28_09-10-03	33	10	3079.0	1238.5	3110.0	1244.5
bumblebox-01_2023-10-28_09-10-03	01	2023-10-28_09-10-03	33	4	1867.5	1152.75	1899.0	1153.5
bumblebox-01_2023-10-28_09-10-03	01	2023-10-28_09-10-03	33	11	1706.0	1076.0	1720.5	1052.5
bumblebox-01_2023-10-28_09-10-03	01	2023-10-28_09-10-03	33	13	3098.0	742.0	3118.5	720.5
bumblebox-01_2023-10-28_09-10-03	01	2023-10-28_09-10-03	33	7	3004.25	449.5	3010.5	481.0
bumblebox-01_2023-10-28_09-10-03	01	2023-10-28_09-10-03	34	9	1616.0	2926.75	1609.5	2895.0
bumblebox-01_2023-10-28_09-10-03	01	2023-10-28_09-10-03	34	8	1827.75	2871.0	1823.0	2839.5
bumblebox-01_2023-10-28_09-10-03	01	2023-10-28_09-10-03	34	15	1950.0	2706.0	1950.5	2735.0
bumblebox-01_2023-10-28_09-10-03	01	2023-10-28_09-10-03	34	3	2159.25	2385.25	2129.0	2392.5
bumblebox-01_2023-10-28_09-10-03	01	2023-10-28_09-10-03	34	12	2234.75	1888.5	2266.0	1878.0
bumblebox-01_2023-10-28_09-10-03	01	2023-10-28_09-10-03	34	5	1874.0	1546.5	1855.5	1564.5
bumblebox-01_2023-10-28_09-10-03	01	2023-10-28_09-10-03	34	10	3079.0	1238.25	3110.0	1244.0
bumblebox-01_2023-10-28_09-10-03	01	2023-10-28_09-10-03	34	4	1873.5	1171.75	1906.0	1179.0
bumblebox-01_2023-10-28_09-10-03	01	2023-10-28_09-10-03	34	11	1664.75	1004.25	1663.0	978.0
bumblebox-01_2023-10-28_09-10-03	01	2023-10-28_09-10-03	34	13	3096.25	745.75	3118.5	727.0
bumblebox-01_2023-10-28_09-10-03	01	2023-10-28_09-10-03	34	7	3004.25	449.5	3010.5	481.0
bumblebox-01_2023-10-28_09-10-03	01	2023-10-28_09-10-03	35	8	1713.75	2783.5	1711.5	2758.5
bumblebox-01_2023-10-28_09-10-03	01	2023-10-28_09-10-03	35	15	1949.75	2707.0	1953.5	2735.5
bumblebox-01_2023-10-28_09-10-03	01	2023-10-28_09-10-03	35	3	2186.25	2387.0	2157.0	2397.5
bumblebox-01_2023-10-28_09-10-03	01	2023-10-28_09-10-03	35	12	2243.5	1918.25	2273.5	1905.5
bumblebox-01_2023-10-28_09-10-03	01	2023-10-28_09-10-03	35	5	1874.0	1559.0	1855.5	1575.5
bumblebox-01_2023-10-28_09-10-03	01	2023-10-28_09-10-03	35	4	1897.25	1178.5	1929.0	1183.5
bumblebox-01_2023-10-28_09-10-03	01	2023-10-28_09-10-03	35	11	1688.75	1005.75	1701.5	981.0
bumblebox-01_2023-10-28_09-10-03	01	2023-10-28_09-10-03	35	13	3095.0	747.75	3117.5	729.5
bumblebox-01_2023-10-28_09-10-03	01	2023-10-28_09-10-03	35	7	3004.25	449.75	3010.5	481.0
bumblebox-01_2023-10-28_09-10-03	01	2023-10-28_09-10-03	35	9	1539.5	2885.5	1530.0	2861.0
bumblebox-01_2023-10-28_09-10-03	01	2023-10-28_09-10-03	35	10	3078.75	1238.0	3109.5	1243.0
bumblebox-01_2023-10-28_09-10-03	01	2023-10-28_09-10-03	36	9	1549.25	2888.0	1532.5	2866.5
bumblebox-01_2023-10-28_09-10-03	01	2023-10-28_09-10-03	36	8	1716.0	2775.0	1711.0	2750.0
bumblebox-01_2023-10-28_09-10-03	01	2023-10-28_09-10-03	36	15	1998.0	2753.25	2012.5	2781.0
bumblebox-01_2023-10-28_09-10-03	01	2023-10-28_09-10-03	36	3	2203.75	2394.5	2179.5	2412.5
bumblebox-01_2023-10-28_09-10-03	01	2023-10-28_09-10-03	36	12	2258.25	1926.5	2287.0	1910.5
bumblebox-01_2023-10-28_09-10-03	01	2023-10-28_09-10-03	36	10	3078.75	1238.0	3109.5	1244.0
bumblebox-01_2023-10-28_09-10-03	01	2023-10-28_09-10-03	36	4	1942.75	1193.5	1973.5	1204.0
bumblebox-01_2023-10-28_09-10-03	01	2023-10-28_09-10-03	36	11	1730.75	956.5	1749.0	936.5
bumblebox-01_2023-10-28_09-10-03	01	2023-10-28_09-10-03	36	7	3004.25	449.0	3010.5	480.5
bumblebox-01_2023-10-28_09-10-03	01	2023-10-28_09-10-03	36	13	3096.5	750.25	3120.0	733.5
bumblebox-01_2023-10-28_09-10-03	01	2023-10-28_09-10-03	37	9	1541.0	2995.5	1531.5	2997.0
bumblebox-01_2023-10-28_09-10-03	01	2023-10-28_09-10-03	37	15	2055.0	2875.0	2056.0	2902.5
bumblebox-01_2023-10-28_09-10-03	01	2023-10-28_09-10-03	37	8	1685.75	2741.25	1679.5	2722.5
bumblebox-01_2023-10-28_09-10-03	01	2023-10-28_09-10-03	37	3	2198.75	2430.0	2175.0	2451.0
bumblebox-01_2023-10-28_09-10-03	01	2023-10-28_09-10-03	37	12	2247.75	1937.25	2276.0	1920.0
bumblebox-01_2023-10-28_09-10-03	01	2023-10-28_09-10-03	37	5	1867.5	1556.5	1851.5	1575.0
bumblebox-01_2023-10-28_09-10-03	01	2023-10-28_09-10-03	37	11	1858.0	971.0	1885.0	964.0
bumblebox-01_2023-10-28_09-10-03	01	2023-10-28_09-10-03	37	10	3078.5	1238.5	3109.0	1243.5
bumblebox-01_2023-10-28_09-10-03	01	2023-10-28_09-10-03	37	13	3096.5	752.0	3120.5	735.5
bumblebox-01_2023-10-28_09-10-03	01	2023-10-28_09-10-03	37	7	3004.25	449.75	3010.5	481.5
bumblebox-01_2023-10-28_09-10-03	01	2023-10-28_09-10-03	38	15	2081.25	2873.0	2090.0	2899.0
bumblebox-01_2023-10-28_09-10-03	01	2023-10-28_09-10-03	38	8	1706.75	2742.5	1689.0	2725.0
bumblebox-01_2023-10-28_09-10-03	01	2023-10-28_09-10-03	38	3	2144.0	2482.25	2118.0	2498.0
bumblebox-01_2023-10-28_09-10-03	01	2023-10-28_09-10-03	38	12	2244.5	1933.0	2272.5	1916.0
bumblebox-01_2023-10-28_09-10-03	01	2023-10-28_09-10-03	38	10	3078.25	1238.75	3109.5	1244.0
bumblebox-01_2023-10-28_09-10-03	01	2023-10-28_09-10-03	38	11	1996.25	926.75	2023.5	921.0
bumblebox-01_2023-10-28_09-10-03	01	2023-10-28_09-10-03	38	7	3004.0	449.5	3010.0	481.0
bumblebox-01_2023-10-28_09-10-03	01	2023-10-28_09-10-03	38	13	3096.0	752.25	3120.0	736.0
bumblebox-01_2023-10-28_09-10-03	01	2023-10-28_09-10-03	39	15	2066.75	2806.0	2066.0	2837.0
bumblebox-01_2023-10-28_09-10-03	01	2023-10-28_09-10-03	39	8	1740.5	2786.0	1722.0	2761.5
bumblebox-01_2023-10-28_09-10-03	01	2023-10-28_09-10-03	39	3	2129.75	2506.5	2105.0	2524.5
bumblebox-01_2023-10-28_09-10-03	01	2023-10-28_09-10-03	39	12	2237.0	1941.25	2260.5	1919.0
bumblebox-01_2023-10-28_09-10-03	01	2023-10-28_09-10-03	39	4	1959.5	1218.75	1989.5	1230.5
bumblebox-01_2023-10-28_09-10-03	01	2023-10-28_09-10-03	39	11	2135.0	953.0	2161.0	966.0
bumblebox-01_2023-10-28_09-10-03	01	2023-10-28_09-10-03	39	10	3078.5	1238.5	3108.5	1243.5
bumblebox-01_2023-10-28_09-10-03	01	2023-10-28_09-10-03	39	13	3096.75	752.5	3121.0	736.5
bumblebox-01_2023-10-28_09-10-03	01	2023-10-28_09-10-03	39	7	3004.75	449.25	3010.5	481.0
bumblebox-01_2023-10-28_09-10-03	01	2023-10-28_09-10-03	40	15	2024.25	2814.75	2007.0	2839.0
bumblebox-01_2023-10-28_09-10-03	01	2023-10-28_09-10-03	40	8	1763.5	2759.25	1779.0	2731.0
bumblebox-01_2023-10-28_09-10-03	01	2023-10-28_09-10-03	40	3	2142.75	2537.75	2122.5	2561.5
bumblebox-01_2023-10-28_09-10-03	01	2023-10-28_09-10-03	40	12	2233.75	1942.25	2257.5	1920.0
bumblebox-01_2023-10-28_09-10-03	01	2023-10-28_09-10-03	40	5	1877.25	1551.25	1857.5	1569.0
bumblebox-01_2023-10-28_09-10-03	01	2023-10-28_09-10-03	40	4	1951.25	1212.75	1981.0	1227.0
bumblebox-01_2023-10-28_09-10-03	01	2023-10-28_09-10-03	40	11	2168.0	1079.75	2181.5	1106.0
bumblebox-01_2023-10-28_09-10-03	01	2023-10-28_09-10-03	40	10	3078.5	1238.25	3109.0	1244.0
bumblebox-01_2023-10-28_09-10-03	01	2023-10-28_09-10-03	40	13	3095.75	752.0	3120.0	735.5
bumblebox-01_2023-10-28_09-10-03	01	2023-10-28_09-10-03	40	7	3003.5	449.25	3009.5	481.0
bumblebox-01_2023-10-28_09-10-03	01	2023-10-28_09-10-03	41	15	2007.75	2861.0	1991.5	2884.5
bumblebox-01_2023-10-28_09-10-03	01	2023-10-28_09-10-03	41	8	1769.25	2715.25	1794.0	2695.0
bumblebox-01_2023-10-28_09-10-03	01	2023-10-28_09-10-03	41	3	2141.0	2538.0	2118.5	2559.5
bumblebox-01_2023-10-28_09-10-03	01	2023-10-28_09-10-03	41	12	2216.5	1947.5	2241.0	1926.5
bumblebox-01_2023-10-28_09-10-03	01	2023-10-28_09-10-03	41	10	3078.0	1238.5	3109.0	1244.5
bumblebox-01_2023-10-28_09-10-03	01	2023-10-28_09-10-03	41	11	2163.25	1188.5	2159.0	1219.5
bumblebox-01_2023-10-28_09-10-03	01	2023-10-28_09-10-03	41	9	1573.0	2954.75	1586.0	2983.0
bumblebox-01_2023-10-28_09-10-03	01	2023-10-28_09-10-03	41	13	3095.25	753.5	3119.5	737.0
bumblebox-01_2023-10-28_09-10-03	01	2023-10-28_09-10-03	41	7	3004.0	449.25	3010.0	480.5
bumblebox-01_2023-10-28_09-10-03	01	2023-10-28_09-10-03	42	9	1560.5	2948.75	1559.5	2972.0
bumblebox-01_2023-10-28_09-10-03	01	2023-10-28_09-10-03	42	15	1933.0	2921.75	1913.5	2946.0
bumblebox-01_2023-10-28_09-10-03	01	2023-10-28_09-10-03	42	8	1788.0	2662.75	1808.5	2642.5
bumblebox-01_2023-10-28_09-10-03	01	2023-10-28_09-10-03	42	3	2127.75	2520.25	2100.0	2535.0
bumblebox-01_2023-10-28_09-10-03	01	2023-10-28_09-10-03	42	12	2229.0	1939.25	2253.0	1917.5
bumblebox-01_2023-10-28_09-10-03	01	2023-10-28_09-10-03	42	10	3078.75	1238.25	3109.5	1244.0
bumblebox-01_2023-10-28_09-10-03	01	2023-10-28_09-10-03	42	11	2157.25	1162.25	2160.5	1192.5
bumblebox-01_2023-10-28_09-10-03	01	2023-10-28_09-10-03	42	13	3095.25	754.25	3120.0	738.0
bumblebox-01_2023-10-28_09-10-03	01	2023-10-28_09-10-03	42	7	3004.5	449.25	3010.5	481.0
bumblebox-01_2023-10-28_09-10-03	01	2023-10-28_09-10-03	43	9	1571.5	2992.75	1557.0	3003.0
bumblebox-01_2023-10-28_09-10-03	01	2023-10-28_09-10-03	43	3	2126.0	2504.75	2096.5	2515.0
bumblebox-01_2023-10-28_09-10-03	01	2023-10-28_09-10-03	43	12	2230.5	1917.5	2257.0	1898.0
bumblebox-01_2023-10-28_09-10-03	01	2023-10-28_09-10-03	43	10	3078.5	1238.25	3109.5	1243.5
bumblebox-01_2023-10-28_09-10-03	01	2023-10-28_09-10-03	43	11	2260.5	1194.75	2280.5	1213.5
bumblebox-01_2023-10-28_09-10-03	01	2023-10-28_09-10-03	43	8	1800.75	2608.0	1820.0	2592.0
bumblebox-01_2023-10-28_09-10-03	01	2023-10-28_09-10-03	43	13	3095.25	754.0	3119.5	738.0
bumblebox-01_2023-10-28_09-10-03	01	2023-10-28_09-10-03	43	7	3004.5	449.5	3011.0	481.0
bumblebox-01_2023-10-28_09-10-03	01	2023-10-28_09-10-03	44	8	1816.25	2582.0	1834.5	2559.0
bumblebox-01_2023-10-28_09-10-03	01	2023-10-28_09-10-03	44	3	2115.5	2485.5	2084.5	2487.5
bumblebox-01_2023-10-28_09-10-03	01	2023-10-28_09-10-03	44	12	2217.75	1921.75	2246.0	1904.5
bumblebox-01_2023-10-28_09-10-03	01	2023-10-28_09-10-03	44	10	3078.5	1238.0	3109.0	1243.5
bumblebox-01_2023-10-28_09-10-03	01	2023-10-28_09-10-03	44	4	1960.5	1221.75	1983.5	1240.0
bumblebox-01_2023-10-28_09-10-03	01	2023-10-28_09-10-03	44	11	2338.25	1140.25	2363.0	1139.5
bumblebox-01_2023-10-28_09-10-03	01	2023-10-28_09-10-03	44	9	1519.25	2925.75	1507.5	2918.5
bumblebox-01_2023-10-28_09-10-03	01	2023-10-28_09-10-03	44	13	3095.75	754.5	3120.0	738.5
bumblebox-01_2023-10-28_09-10-03	01	2023-10-28_09-10-03	44	7	3004.25	449.25	3010.5	481.0
bumblebox-01_2023-10-28_09-10-03	01	2023-10-28_09-10-03	45	9	1523.75	2885.5	1510.0	2867.0
bumblebox-01_2023-10-28_09-10-03	01	2023-10-28_09-10-03	45	8	1873.75	2530.5	1892.5	2510.0
bumblebox-01_2023-10-28_09-10-03	01	2023-10-28_09-10-03	45	3	2098.25	2491.75	2067.0	2490.5
bumblebox-01_2023-10-28_09-10-03	01	2023-10-28_09-10-03	45	12	2222.25	1918.75	2250.0	1901.5
bumblebox-01_2023-10-28_09-10-03	01	2023-10-28_09-10-03	45	5	1870.5	1530.5	1859.5	1552.5
bumblebox-01_2023-10-28_09-10-03	01	2023-10-28_09-10-03	45	10	3078.5	1238.0	3109.0	1243.5
bumblebox-01_2023-10-28_09-10-03	01	2023-10-28_09-10-03	45	11	2368.5	1090.5	2389.5	1076.0
bumblebox-01_2023-10-28_09-10-03	01	2023-10-28_09-10-03	45	13	3095.75	754.5	3120.0	738.0
bumblebox-01_2023-10-28_09-10-03	01	2023-10-28_09-10-03	45	7	3003.75	450.0	3009.5	481.5
bumblebox-01_2023-10-28_09-10-03	01	2023-10-28_09-10-03	46	9	1522.0	2886.25	1525.0	2854.5
bumblebox-01_2023-10-28_09-10-03	01	2023-10-28_09-10-03	46	8	1896.75	2510.0	1916.5	2487.5
bumblebox-01_2023-10-28_09-10-03	01	2023-10-28_09-10-03	46	3	2118.75	2472.5	2089.5	2461.5
bumblebox-01_2023-10-28_09-10-03	01	2023-10-28_09-10-03	46	12	2239.5	1929.0	2264.0	1907.5
bumblebox-01_2023-10-28_09-10-03	01	2023-10-28_09-10-03	46	10	3078.75	1237.75	3109.5	1243.0
bumblebox-01_2023-10-28_09-10-03	01	2023-10-28_09-10-03	46	11	2399.5	951.25	2414.0	931.0
bumblebox-01_2023-10-28_09-10-03	01	2023-10-28_09-10-03	46	13	3095.75	754.25	3120.0	737.5
bumblebox-01_2023-10-28_09-10-03	01	2023-10-28_09-10-03	46	7	3004.25	449.0	3010.0	480.5
bumblebox-01_2023-10-28_09-10-03	01	2023-10-28_09-10-03	47	9	1566.5	2870.5	1585.5	2844.0
bumblebox-01_2023-10-28_09-10-03	01	2023-10-28_09-10-03	47	8	1908.0	2496.5	1931.5	2477.0
bumblebox-01_2023-10-28_09-10-03	01	2023-10-28_09-10-03	47	3	2177.5	2432.25	2153.5	2412.5
bumblebox-01_2023-10-28_09-10-03	01	2023-10-28_09-10-03	47	12	2240.0	1919.5	2264.0	1897.5
bumblebox-01_2023-10-28_09-10-03	01	2023-10-28_09-10-03	47	10	3078.5	1238.5	3109.5	1244.5
bumblebox-01_2023-10-28_09-10-03	01	2023-10-28_09-10-03	47	11	2488.5	823.25	2506.5	804.0
bumblebox-01_2023-10-28_09-10-03	01	2023-10-28_09-10-03	47	13	3095.25	755.0	3119.5	738.0
bumblebox-01_2023-10-28_09-10-03	01	2023-10-28_09-10-03	47	7	3003.5	449.0	3010.0	480.0
bumblebox-01_2023-10-28_09-10-03	01	2023-10-28_09-10-03	48	9	1630.0	2845.75	1653.5	2826.0
bumblebox-01_2023-10-28_09-10-03	01	2023-10-28_09-10-03	48	8	1973.25	2554.5	2002.5	2555.5
bumblebox-01_2023-10-28_09-10-03	01	2023-10-28_09-10-03	48	3	2170.0	2392.25	2145.0	2374.0
bumblebox-01_2023-10-28_09-10-03	01	2023-10-28_09-10-03	48	12	2258.25	1912.5	2279.5	1888.0
bumblebox-01_2023-10-28_09-10-03	01	2023-10-28_09-10-03	48	10	3078.5	1238.25	3109.5	1244.0
bumblebox-01_2023-10-28_09-10-03	01	2023-10-28_09-10-03	48	4	1929.25	1168.5	1956.0	1189.0
bumblebox-01_2023-10-28_09-10-03	01	2023-10-28_09-10-03	48	11	2477.5	673.0	2482.0	647.0
bumblebox-01_2023-10-28_09-10-03	01	2023-10-28_09-10-03	48	13	3096.0	754.25	3120.5	738.0
bumblebox-01_2023-10-28_09-10-03	01	2023-10-28_09-10-03	48	7	3004.25	450.0	3010.5	482.0
bumblebox-01_2023-10-28_09-10-03	01	2023-10-28_09-10-03	49	8	2092.5	2658.0	2119.5	2671.0
bumblebox-01_2023-10-28_09-10-03	01	2023-10-28_09-10-03	49	3	2152.25	2358.0	2127.0	2339.0
bumblebox-01_2023-10-28_09-10-03	01	2023-10-28_09-10-03	49	12	2261.0	1922.75	2279.0	1895.5
bumblebox-01_2023-10-28_09-10-03	01	2023-10-28_09-10-03	49	4	1916.0	1144.75	1943.5	1163.5
bumblebox-01_2023-10-28_09-10-03	01	2023-10-28_09-10-03	49	11	2422.5	633.0	2418.5	603.0
bumblebox-01_2023-10-28_09-10-03	01	2023-10-28_09-10-03	49	9	1625.25	2797.25	1632.5	2777.0
bumblebox-01_2023-10-28_09-10-03	01	2023-10-28_09-10-03	49	10	3078.5	1238.25	3109.5	1244.5
bumblebox-01_2023-10-28_09-10-03	01	2023-10-28_09-10-03	49	13	3095.75	754.25	3120.0	738.0
bumblebox-01_2023-10-28_09-10-03	01	2023-10-28_09-10-03	49	7	3004.0	449.5	3010.0	481.0
bumblebox-01_2023-10-28_09-10-03	01	2023-10-28_09-10-03	50	8	2173.75	2701.25	2202.0	2711.0
bumblebox-01_2023-10-28_09-10-03	01	2023-10-28_09-10-03	50	3	2142.75	2363.5	2116.0	2347.0
bumblebox-01_2023-10-28_09-10-03	01	2023-10-28_09-10-03	50	12	2260.75	1922.25	2278.0	1894.5
bumblebox-01_2023-10-28_09-10-03	01	2023-10-28_09-10-03	50	4	1908.75	1134.5	1933.0	1158.0
bumblebox-01_2023-10-28_09-10-03	01	2023-10-28_09-10-03	50	11	2382.5	645.75	2374.0	616.5
bumblebox-01_2023-10-28_09-10-03	01	2023-10-28_09-10-03	50	10	3078.5	1238.0	3109.5	1243.5
bumblebox-01_2023-10-28_09-10-03	01	2023-10-28_09-10-03	50	13	3096.0	754.0	3120.5	738.0
bumblebox-01_2023-10-28_09-10-03	01	2023-10-28_09-10-03	50	7	3004.0	449.0	3010.5	480.5
