## Supplementary material for "The BumbleBox: An open-source platform for quantifying behavior in bumblebee colonies": Sample BumbleBox Data Output: bumblebox-01_2023-10-28_09-15-02_raw.csv

filename	colony number	datetime	frame	ID	centroidX	centroidY	frontX	frontY
bumblebox-01_2023-10-28_09-15-02	01	2023-10-28_09-15-02	0	12	2085.75	1934.75	2062.5	1938.5
bumblebox-01_2023-10-28_09-15-02	01	2023-10-28_09-15-02	0	1	2442.75	1805.5	2444.5	1839.5
bumblebox-01_2023-10-28_09-15-02	01	2023-10-28_09-15-02	0	8	2177.75	1429.5	2149.0	1442.5
bumblebox-01_2023-10-28_09-15-02	01	2023-10-28_09-15-02	0	5	1814.25	1371.25	1840.5	1355.5
bumblebox-01_2023-10-28_09-15-02	01	2023-10-28_09-15-02	0	10	3062.75	1227.75	3093.0	1233.5
bumblebox-01_2023-10-28_09-15-02	01	2023-10-28_09-15-02	0	7	1059.75	1192.5	1062.0	1162.5
bumblebox-01_2023-10-28_09-15-02	01	2023-10-28_09-15-02	0	3	1336.75	1140.75	1306.5	1133.0
bumblebox-01_2023-10-28_09-15-02	01	2023-10-28_09-15-02	0	6	2033.0	1544.0	2019.5	1559.5
bumblebox-01_2023-10-28_09-15-02	01	2023-10-28_09-15-02	0	13	2859.25	409.25	2884.0	399.0
bumblebox-01_2023-10-28_09-15-02	01	2023-10-28_09-15-02	1	12	2100.25	1940.5	2073.5	1941.0
bumblebox-01_2023-10-28_09-15-02	01	2023-10-28_09-15-02	1	11	1974.25	1834.75	1996.0	1829.0
bumblebox-01_2023-10-28_09-15-02	01	2023-10-28_09-15-02	1	1	2442.75	1815.0	2443.5	1848.5
bumblebox-01_2023-10-28_09-15-02	01	2023-10-28_09-15-02	1	8	2178.0	1495.75	2162.0	1523.5
bumblebox-01_2023-10-28_09-15-02	01	2023-10-28_09-15-02	1	5	1808.5	1368.5	1835.5	1353.0
bumblebox-01_2023-10-28_09-15-02	01	2023-10-28_09-15-02	1	10	3062.75	1227.5	3093.5	1233.0
bumblebox-01_2023-10-28_09-15-02	01	2023-10-28_09-15-02	1	3	1336.75	1140.5	1307.0	1133.0
bumblebox-01_2023-10-28_09-15-02	01	2023-10-28_09-15-02	1	7	1059.25	1192.5	1061.5	1162.0
bumblebox-01_2023-10-28_09-15-02	01	2023-10-28_09-15-02	1	13	2858.75	408.75	2883.0	398.0
bumblebox-01_2023-10-28_09-15-02	01	2023-10-28_09-15-02	2	12	2094.75	1937.25	2068.0	1937.0
bumblebox-01_2023-10-28_09-15-02	01	2023-10-28_09-15-02	2	1	2441.0	1817.25	2444.0	1850.0
bumblebox-01_2023-10-28_09-15-02	01	2023-10-28_09-15-02	2	8	2157.5	1552.0	2144.5	1579.5
bumblebox-01_2023-10-28_09-15-02	01	2023-10-28_09-15-02	2	5	1809.0	1368.5	1835.5	1352.0
bumblebox-01_2023-10-28_09-15-02	01	2023-10-28_09-15-02	2	7	1059.25	1192.75	1061.5	1162.5
bumblebox-01_2023-10-28_09-15-02	01	2023-10-28_09-15-02	2	3	1336.75	1141.25	1307.0	1133.5
bumblebox-01_2023-10-28_09-15-02	01	2023-10-28_09-15-02	2	10	3062.25	1227.5	3092.5	1233.0
bumblebox-01_2023-10-28_09-15-02	01	2023-10-28_09-15-02	2	13	2859.25	409.0	2883.5	398.5
bumblebox-01_2023-10-28_09-15-02	01	2023-10-28_09-15-02	3	12	2092.25	1933.5	2080.0	1954.0
bumblebox-01_2023-10-28_09-15-02	01	2023-10-28_09-15-02	3	1	2442.0	1869.0	2440.5	1899.5
bumblebox-01_2023-10-28_09-15-02	01	2023-10-28_09-15-02	3	11	1967.25	1805.25	1983.0	1798.0
bumblebox-01_2023-10-28_09-15-02	01	2023-10-28_09-15-02	3	8	2110.5	1624.5	2089.0	1649.5
bumblebox-01_2023-10-28_09-15-02	01	2023-10-28_09-15-02	3	5	1808.5	1368.75	1835.0	1352.5
bumblebox-01_2023-10-28_09-15-02	01	2023-10-28_09-15-02	3	10	3062.5	1227.25	3093.0	1233.5
bumblebox-01_2023-10-28_09-15-02	01	2023-10-28_09-15-02	3	7	1059.75	1192.75	1061.5	1163.0
bumblebox-01_2023-10-28_09-15-02	01	2023-10-28_09-15-02	3	3	1336.75	1140.75	1306.5	1132.5
bumblebox-01_2023-10-28_09-15-02	01	2023-10-28_09-15-02	3	13	2859.5	408.75	2883.5	398.5
bumblebox-01_2023-10-28_09-15-02	01	2023-10-28_09-15-02	3	6	2035.75	1539.0	2022.0	1554.5
bumblebox-01_2023-10-28_09-15-02	01	2023-10-28_09-15-02	4	1	2417.25	1935.5	2399.5	1961.5
bumblebox-01_2023-10-28_09-15-02	01	2023-10-28_09-15-02	4	12	2082.25	1936.25	2082.5	1964.0
bumblebox-01_2023-10-28_09-15-02	01	2023-10-28_09-15-02	4	11	1932.0	1786.0	1934.5	1762.5
bumblebox-01_2023-10-28_09-15-02	01	2023-10-28_09-15-02	4	8	2149.75	1575.0	2148.0	1605.0
bumblebox-01_2023-10-28_09-15-02	01	2023-10-28_09-15-02	4	5	1808.0	1369.0	1834.0	1353.0
bumblebox-01_2023-10-28_09-15-02	01	2023-10-28_09-15-02	4	10	3062.5	1227.5	3093.0	1233.0
bumblebox-01_2023-10-28_09-15-02	01	2023-10-28_09-15-02	4	7	1060.0	1192.25	1062.0	1162.0
bumblebox-01_2023-10-28_09-15-02	01	2023-10-28_09-15-02	4	3	1336.75	1141.0	1307.0	1133.0
bumblebox-01_2023-10-28_09-15-02	01	2023-10-28_09-15-02	4	13	2859.0	408.75	2883.0	398.5
bumblebox-01_2023-10-28_09-15-02	01	2023-10-28_09-15-02	5	12	2040.0	1919.25	2061.0	1944.0
bumblebox-01_2023-10-28_09-15-02	01	2023-10-28_09-15-02	5	1	2455.75	1905.25	2448.0	1936.0
bumblebox-01_2023-10-28_09-15-02	01	2023-10-28_09-15-02	5	8	2197.25	1569.5	2203.5	1600.5
bumblebox-01_2023-10-28_09-15-02	01	2023-10-28_09-15-02	5	5	1810.75	1373.0	1837.5	1357.5
bumblebox-01_2023-10-28_09-15-02	01	2023-10-28_09-15-02	5	7	1059.75	1192.75	1062.0	1163.0
bumblebox-01_2023-10-28_09-15-02	01	2023-10-28_09-15-02	5	3	1336.75	1140.5	1306.5	1132.5
bumblebox-01_2023-10-28_09-15-02	01	2023-10-28_09-15-02	5	10	3062.5	1227.25	3093.0	1233.0
bumblebox-01_2023-10-28_09-15-02	01	2023-10-28_09-15-02	5	13	2859.25	408.5	2883.0	397.5
bumblebox-01_2023-10-28_09-15-02	01	2023-10-28_09-15-02	6	1	2440.25	1953.75	2425.5	1982.5
bumblebox-01_2023-10-28_09-15-02	01	2023-10-28_09-15-02	6	12	2084.0	1942.75	2108.5	1962.0
bumblebox-01_2023-10-28_09-15-02	01	2023-10-28_09-15-02	6	8	2213.25	1572.5	2222.0	1603.5
bumblebox-01_2023-10-28_09-15-02	01	2023-10-28_09-15-02	6	5	1810.25	1377.25	1837.0	1361.5
bumblebox-01_2023-10-28_09-15-02	01	2023-10-28_09-15-02	6	7	1060.0	1192.25	1062.5	1162.0
bumblebox-01_2023-10-28_09-15-02	01	2023-10-28_09-15-02	6	3	1336.75	1140.75	1307.0	1133.0
bumblebox-01_2023-10-28_09-15-02	01	2023-10-28_09-15-02	6	6	2043.5	1539.75	2030.0	1559.0
bumblebox-01_2023-10-28_09-15-02	01	2023-10-28_09-15-02	6	10	3062.5	1227.75	3093.0	1233.0
bumblebox-01_2023-10-28_09-15-02	01	2023-10-28_09-15-02	6	13	2859.0	409.25	2884.0	399.0
bumblebox-01_2023-10-28_09-15-02	01	2023-10-28_09-15-02	7	12	2113.0	1952.25	2141.0	1966.0
bumblebox-01_2023-10-28_09-15-02	01	2023-10-28_09-15-02	7	8	2276.5	1609.5	2296.0	1637.0
bumblebox-01_2023-10-28_09-15-02	01	2023-10-28_09-15-02	7	5	1809.0	1377.25	1835.5	1361.0
bumblebox-01_2023-10-28_09-15-02	01	2023-10-28_09-15-02	7	7	1059.75	1192.5	1062.5	1162.0
bumblebox-01_2023-10-28_09-15-02	01	2023-10-28_09-15-02	7	3	1336.5	1140.5	1306.0	1132.0
bumblebox-01_2023-10-28_09-15-02	01	2023-10-28_09-15-02	7	1	2441.0	1951.25	2425.5	1980.0
bumblebox-01_2023-10-28_09-15-02	01	2023-10-28_09-15-02	7	10	3062.5	1227.5	3093.0	1233.0
bumblebox-01_2023-10-28_09-15-02	01	2023-10-28_09-15-02	7	13	2859.25	409.0	2883.5	399.0
bumblebox-01_2023-10-28_09-15-02	01	2023-10-28_09-15-02	8	12	2109.25	1930.5	2137.0	1934.0
bumblebox-01_2023-10-28_09-15-02	01	2023-10-28_09-15-02	8	1	2470.25	1923.5	2454.0	1946.5
bumblebox-01_2023-10-28_09-15-02	01	2023-10-28_09-15-02	8	8	2253.25	1575.75	2271.0	1603.0
bumblebox-01_2023-10-28_09-15-02	01	2023-10-28_09-15-02	8	5	1803.75	1379.5	1831.0	1363.5
bumblebox-01_2023-10-28_09-15-02	01	2023-10-28_09-15-02	8	10	3062.5	1227.75	3093.0	1233.5
bumblebox-01_2023-10-28_09-15-02	01	2023-10-28_09-15-02	8	7	1059.75	1193.0	1062.0	1163.0
bumblebox-01_2023-10-28_09-15-02	01	2023-10-28_09-15-02	8	3	1337.25	1141.0	1307.5	1133.5
bumblebox-01_2023-10-28_09-15-02	01	2023-10-28_09-15-02	8	13	2859.5	408.75	2883.5	398.5
bumblebox-01_2023-10-28_09-15-02	01	2023-10-28_09-15-02	9	12	2139.5	1939.5	2168.0	1947.0
bumblebox-01_2023-10-28_09-15-02	01	2023-10-28_09-15-02	9	1	2475.5	1887.0	2460.0	1910.0
bumblebox-01_2023-10-28_09-15-02	01	2023-10-28_09-15-02	9	5	1804.25	1373.25	1831.5	1357.0
bumblebox-01_2023-10-28_09-15-02	01	2023-10-28_09-15-02	9	10	3062.5	1228.0	3093.0	1233.5
bumblebox-01_2023-10-28_09-15-02	01	2023-10-28_09-15-02	9	7	1060.25	1192.5	1063.0	1162.5
bumblebox-01_2023-10-28_09-15-02	01	2023-10-28_09-15-02	9	3	1336.75	1140.75	1306.5	1132.5
bumblebox-01_2023-10-28_09-15-02	01	2023-10-28_09-15-02	9	13	2859.5	408.25	2883.5	398.5
bumblebox-01_2023-10-28_09-15-02	01	2023-10-28_09-15-02	10	12	2311.75	1969.25	2343.5	1966.0
bumblebox-01_2023-10-28_09-15-02	01	2023-10-28_09-15-02	10	5	1808.5	1373.0	1836.0	1357.5
bumblebox-01_2023-10-28_09-15-02	01	2023-10-28_09-15-02	10	7	1059.75	1192.5	1062.0	1162.5
bumblebox-01_2023-10-28_09-15-02	01	2023-10-28_09-15-02	10	3	1336.75	1140.75	1307.0	1132.5
bumblebox-01_2023-10-28_09-15-02	01	2023-10-28_09-15-02	10	1	2535.5	1777.0	2546.0	1796.5
bumblebox-01_2023-10-28_09-15-02	01	2023-10-28_09-15-02	10	10	3062.5	1227.75	3093.0	1233.5
bumblebox-01_2023-10-28_09-15-02	01	2023-10-28_09-15-02	10	13	2858.75	409.25	2883.0	398.5
bumblebox-01_2023-10-28_09-15-02	01	2023-10-28_09-15-02	11	12	2275.5	1969.5	2308.0	1969.0
bumblebox-01_2023-10-28_09-15-02	01	2023-10-28_09-15-02	11	5	1806.25	1373.0	1834.0	1358.5
bumblebox-01_2023-10-28_09-15-02	01	2023-10-28_09-15-02	11	10	3062.5	1227.5	3093.0	1233.0
bumblebox-01_2023-10-28_09-15-02	01	2023-10-28_09-15-02	11	7	1059.5	1194.0	1062.5	1164.0
bumblebox-01_2023-10-28_09-15-02	01	2023-10-28_09-15-02	11	3	1336.5	1141.0	1306.5	1133.0
bumblebox-01_2023-10-28_09-15-02	01	2023-10-28_09-15-02	11	13	2859.0	409.0	2883.5	399.0
bumblebox-01_2023-10-28_09-15-02	01	2023-10-28_09-15-02	12	12	2309.75	1954.75	2341.0	1951.0
bumblebox-01_2023-10-28_09-15-02	01	2023-10-28_09-15-02	12	5	1807.25	1377.5	1835.5	1364.5
bumblebox-01_2023-10-28_09-15-02	01	2023-10-28_09-15-02	12	10	3062.25	1228.25	3093.0	1233.5
bumblebox-01_2023-10-28_09-15-02	01	2023-10-28_09-15-02	12	7	1059.25	1194.5	1061.0	1164.5
bumblebox-01_2023-10-28_09-15-02	01	2023-10-28_09-15-02	12	3	1337.25	1140.75	1307.0	1133.0
bumblebox-01_2023-10-28_09-15-02	01	2023-10-28_09-15-02	12	13	2858.75	408.5	2882.5	398.0
bumblebox-01_2023-10-28_09-15-02	01	2023-10-28_09-15-02	13	12	2286.25	1943.75	2315.5	1928.5
bumblebox-01_2023-10-28_09-15-02	01	2023-10-28_09-15-02	13	5	1801.75	1378.5	1831.5	1367.5
bumblebox-01_2023-10-28_09-15-02	01	2023-10-28_09-15-02	13	10	3062.75	1228.0	3093.5	1233.5
bumblebox-01_2023-10-28_09-15-02	01	2023-10-28_09-15-02	13	7	1060.0	1194.25	1062.5	1163.5
bumblebox-01_2023-10-28_09-15-02	01	2023-10-28_09-15-02	13	3	1336.75	1141.0	1307.0	1133.5
bumblebox-01_2023-10-28_09-15-02	01	2023-10-28_09-15-02	13	13	2859.75	409.5	2883.5	399.0
bumblebox-01_2023-10-28_09-15-02	01	2023-10-28_09-15-02	14	12	2280.5	1960.0	2313.5	1956.5
bumblebox-01_2023-10-28_09-15-02	01	2023-10-28_09-15-02	14	5	1793.25	1376.25	1824.0	1366.0
bumblebox-01_2023-10-28_09-15-02	01	2023-10-28_09-15-02	14	10	3062.5	1228.0	3093.0	1234.0
bumblebox-01_2023-10-28_09-15-02	01	2023-10-28_09-15-02	14	7	1059.75	1194.25	1062.0	1164.0
bumblebox-01_2023-10-28_09-15-02	01	2023-10-28_09-15-02	14	3	1336.75	1141.25	1307.0	1133.5
bumblebox-01_2023-10-28_09-15-02	01	2023-10-28_09-15-02	14	13	2859.25	408.75	2883.5	398.5
bumblebox-01_2023-10-28_09-15-02	01	2023-10-28_09-15-02	15	12	2291.5	1952.0	2323.5	1945.5
bumblebox-01_2023-10-28_09-15-02	01	2023-10-28_09-15-02	15	5	1798.5	1369.75	1827.5	1358.5
bumblebox-01_2023-10-28_09-15-02	01	2023-10-28_09-15-02	15	10	3062.5	1228.0	3093.0	1233.5
bumblebox-01_2023-10-28_09-15-02	01	2023-10-28_09-15-02	15	7	1059.5	1194.75	1062.5	1164.0
bumblebox-01_2023-10-28_09-15-02	01	2023-10-28_09-15-02	15	3	1336.5	1141.0	1306.5	1133.0
bumblebox-01_2023-10-28_09-15-02	01	2023-10-28_09-15-02	15	13	2859.5	409.0	2883.5	398.5
bumblebox-01_2023-10-28_09-15-02	01	2023-10-28_09-15-02	16	12	2312.5	1927.75	2344.0	1919.5
bumblebox-01_2023-10-28_09-15-02	01	2023-10-28_09-15-02	16	5	1800.25	1374.25	1830.5	1364.0
bumblebox-01_2023-10-28_09-15-02	01	2023-10-28_09-15-02	16	7	1059.0	1194.75	1061.5	1164.5
bumblebox-01_2023-10-28_09-15-02	01	2023-10-28_09-15-02	16	3	1336.75	1141.0	1306.5	1133.5
bumblebox-01_2023-10-28_09-15-02	01	2023-10-28_09-15-02	16	10	3063.0	1228.0	3094.0	1234.0
bumblebox-01_2023-10-28_09-15-02	01	2023-10-28_09-15-02	16	13	2858.75	409.0	2882.5	399.0
bumblebox-01_2023-10-28_09-15-02	01	2023-10-28_09-15-02	17	12	2330.5	1909.5	2359.5	1895.5
bumblebox-01_2023-10-28_09-15-02	01	2023-10-28_09-15-02	17	5	1803.0	1376.5	1832.5	1364.5
bumblebox-01_2023-10-28_09-15-02	01	2023-10-28_09-15-02	17	10	3062.0	1227.25	3092.5	1232.5
bumblebox-01_2023-10-28_09-15-02	01	2023-10-28_09-15-02	17	3	1336.75	1141.0	1306.5	1133.0
bumblebox-01_2023-10-28_09-15-02	01	2023-10-28_09-15-02	17	7	1059.5	1194.5	1062.0	1164.0
bumblebox-01_2023-10-28_09-15-02	01	2023-10-28_09-15-02	17	13	2859.0	408.5	2883.0	398.0
bumblebox-01_2023-10-28_09-15-02	01	2023-10-28_09-15-02	18	12	2333.25	1899.5	2361.0	1883.0
bumblebox-01_2023-10-28_09-15-02	01	2023-10-28_09-15-02	18	8	2206.75	1622.75	2238.0	1625.0
bumblebox-01_2023-10-28_09-15-02	01	2023-10-28_09-15-02	18	5	1807.75	1375.5	1836.0	1363.0
bumblebox-01_2023-10-28_09-15-02	01	2023-10-28_09-15-02	18	10	3062.5	1227.75	3093.5	1233.5
bumblebox-01_2023-10-28_09-15-02	01	2023-10-28_09-15-02	18	7	1059.25	1194.75	1061.5	1164.5
bumblebox-01_2023-10-28_09-15-02	01	2023-10-28_09-15-02	18	3	1336.25	1141.0	1306.5	1133.5
bumblebox-01_2023-10-28_09-15-02	01	2023-10-28_09-15-02	18	13	2859.25	408.75	2883.5	398.5
bumblebox-01_2023-10-28_09-15-02	01	2023-10-28_09-15-02	19	12	2329.0	1817.75	2358.5	1817.5
bumblebox-01_2023-10-28_09-15-02	01	2023-10-28_09-15-02	19	8	2187.0	1633.5	2220.0	1636.5
bumblebox-01_2023-10-28_09-15-02	01	2023-10-28_09-15-02	19	4	2356.5	1577.75	2360.5	1611.5
bumblebox-01_2023-10-28_09-15-02	01	2023-10-28_09-15-02	19	5	1805.25	1372.0	1833.5	1359.0
bumblebox-01_2023-10-28_09-15-02	01	2023-10-28_09-15-02	19	10	3062.75	1228.0	3093.0	1233.0
bumblebox-01_2023-10-28_09-15-02	01	2023-10-28_09-15-02	19	7	1059.75	1194.25	1062.5	1163.5
bumblebox-01_2023-10-28_09-15-02	01	2023-10-28_09-15-02	19	3	1337.5	1140.75	1307.0	1133.0
bumblebox-01_2023-10-28_09-15-02	01	2023-10-28_09-15-02	19	13	2858.75	409.25	2883.5	398.5
bumblebox-01_2023-10-28_09-15-02	01	2023-10-28_09-15-02	20	12	2379.5	1849.0	2393.5	1875.5
bumblebox-01_2023-10-28_09-15-02	01	2023-10-28_09-15-02	20	8	2185.25	1635.75	2217.5	1640.5
bumblebox-01_2023-10-28_09-15-02	01	2023-10-28_09-15-02	20	4	2388.0	1562.0	2399.5	1591.5
bumblebox-01_2023-10-28_09-15-02	01	2023-10-28_09-15-02	20	5	1805.25	1374.0	1833.0	1359.5
bumblebox-01_2023-10-28_09-15-02	01	2023-10-28_09-15-02	20	10	3062.5	1227.25	3093.0	1232.5
bumblebox-01_2023-10-28_09-15-02	01	2023-10-28_09-15-02	20	7	1060.0	1194.25	1062.5	1164.0
bumblebox-01_2023-10-28_09-15-02	01	2023-10-28_09-15-02	20	3	1336.75	1141.0	1307.0	1133.0
bumblebox-01_2023-10-28_09-15-02	01	2023-10-28_09-15-02	20	13	2859.5	409.0	2883.5	398.5
bumblebox-01_2023-10-28_09-15-02	01	2023-10-28_09-15-02	21	12	2359.25	1896.75	2362.5	1927.0
bumblebox-01_2023-10-28_09-15-02	01	2023-10-28_09-15-02	21	4	2445.25	1682.25	2453.0	1712.5
bumblebox-01_2023-10-28_09-15-02	01	2023-10-28_09-15-02	21	8	2170.25	1627.0	2203.0	1629.5
bumblebox-01_2023-10-28_09-15-02	01	2023-10-28_09-15-02	21	5	1808.25	1378.75	1836.5	1363.0
bumblebox-01_2023-10-28_09-15-02	01	2023-10-28_09-15-02	21	10	3062.5	1227.5	3092.5	1233.0
bumblebox-01_2023-10-28_09-15-02	01	2023-10-28_09-15-02	21	7	1060.25	1194.5	1063.0	1164.5
bumblebox-01_2023-10-28_09-15-02	01	2023-10-28_09-15-02	21	3	1336.5	1141.25	1306.5	1133.5
bumblebox-01_2023-10-28_09-15-02	01	2023-10-28_09-15-02	21	13	2858.75	409.0	2883.0	398.5
bumblebox-01_2023-10-28_09-15-02	01	2023-10-28_09-15-02	22	12	2328.75	1920.5	2324.0	1949.5
bumblebox-01_2023-10-28_09-15-02	01	2023-10-28_09-15-02	22	8	2172.5	1632.0	2205.0	1634.0
bumblebox-01_2023-10-28_09-15-02	01	2023-10-28_09-15-02	22	6	1921.0	1591.75	1892.0	1584.5
bumblebox-01_2023-10-28_09-15-02	01	2023-10-28_09-15-02	22	5	1835.5	1382.5	1868.0	1377.5
bumblebox-01_2023-10-28_09-15-02	01	2023-10-28_09-15-02	22	7	1059.75	1194.5	1062.0	1164.5
bumblebox-01_2023-10-28_09-15-02	01	2023-10-28_09-15-02	22	3	1337.0	1141.0	1307.0	1133.0
bumblebox-01_2023-10-28_09-15-02	01	2023-10-28_09-15-02	22	10	3062.5	1228.0	3093.0	1233.5
bumblebox-01_2023-10-28_09-15-02	01	2023-10-28_09-15-02	22	13	2858.5	409.25	2882.5	398.5
bumblebox-01_2023-10-28_09-15-02	01	2023-10-28_09-15-02	23	12	2318.75	1926.0	2314.0	1955.0
bumblebox-01_2023-10-28_09-15-02	01	2023-10-28_09-15-02	23	8	2165.25	1627.0	2197.5	1629.0
bumblebox-01_2023-10-28_09-15-02	01	2023-10-28_09-15-02	23	5	1810.5	1387.0	1844.0	1387.5
bumblebox-01_2023-10-28_09-15-02	01	2023-10-28_09-15-02	23	10	3062.5	1227.75	3093.5	1233.0
bumblebox-01_2023-10-28_09-15-02	01	2023-10-28_09-15-02	23	7	1060.25	1194.5	1063.0	1164.5
bumblebox-01_2023-10-28_09-15-02	01	2023-10-28_09-15-02	23	3	1337.0	1141.0	1307.0	1133.5
bumblebox-01_2023-10-28_09-15-02	01	2023-10-28_09-15-02	23	6	1893.5	1595.25	1863.5	1590.0
bumblebox-01_2023-10-28_09-15-02	01	2023-10-28_09-15-02	23	13	2858.25	409.0	2882.5	398.5
bumblebox-01_2023-10-28_09-15-02	01	2023-10-28_09-15-02	24	12	2306.75	1926.75	2300.0	1957.0
bumblebox-01_2023-10-28_09-15-02	01	2023-10-28_09-15-02	24	8	2164.0	1618.5	2196.0	1622.5
bumblebox-01_2023-10-28_09-15-02	01	2023-10-28_09-15-02	24	6	1889.0	1597.75	1856.0	1598.5
bumblebox-01_2023-10-28_09-15-02	01	2023-10-28_09-15-02	24	5	1836.25	1397.25	1865.0	1410.0
bumblebox-01_2023-10-28_09-15-02	01	2023-10-28_09-15-02	24	10	3062.5	1227.5	3093.0	1233.0
bumblebox-01_2023-10-28_09-15-02	01	2023-10-28_09-15-02	24	7	1060.0	1194.75	1062.5	1164.5
bumblebox-01_2023-10-28_09-15-02	01	2023-10-28_09-15-02	24	3	1336.75	1141.25	1307.0	1133.5
bumblebox-01_2023-10-28_09-15-02	01	2023-10-28_09-15-02	24	13	2858.5	409.0	2882.5	399.0
bumblebox-01_2023-10-28_09-15-02	01	2023-10-28_09-15-02	25	12	2299.0	1938.25	2299.0	1967.5
bumblebox-01_2023-10-28_09-15-02	01	2023-10-28_09-15-02	25	8	2161.0	1619.5	2193.0	1621.5
bumblebox-01_2023-10-28_09-15-02	01	2023-10-28_09-15-02	25	6	1884.25	1593.75	1851.0	1594.0
bumblebox-01_2023-10-28_09-15-02	01	2023-10-28_09-15-02	25	5	1835.0	1342.0	1852.5	1368.5
bumblebox-01_2023-10-28_09-15-02	01	2023-10-28_09-15-02	25	10	3062.75	1227.75	3093.0	1233.5
bumblebox-01_2023-10-28_09-15-02	01	2023-10-28_09-15-02	25	7	1060.25	1195.0	1062.5	1165.0
bumblebox-01_2023-10-28_09-15-02	01	2023-10-28_09-15-02	25	3	1337.0	1141.0	1307.0	1133.0
bumblebox-01_2023-10-28_09-15-02	01	2023-10-28_09-15-02	25	13	2858.25	409.25	2882.5	398.5
bumblebox-01_2023-10-28_09-15-02	01	2023-10-28_09-15-02	26	12	2304.5	1936.0	2301.5	1965.5
bumblebox-01_2023-10-28_09-15-02	01	2023-10-28_09-15-02	26	5	1768.25	1242.25	1765.0	1275.5
bumblebox-01_2023-10-28_09-15-02	01	2023-10-28_09-15-02	26	7	1059.75	1194.5	1062.0	1164.5
bumblebox-01_2023-10-28_09-15-02	01	2023-10-28_09-15-02	26	3	1336.75	1141.0	1306.5	1133.0
bumblebox-01_2023-10-28_09-15-02	01	2023-10-28_09-15-02	26	6	1879.5	1597.0	1847.0	1601.0
bumblebox-01_2023-10-28_09-15-02	01	2023-10-28_09-15-02	26	10	3062.5	1227.75	3093.0	1233.5
bumblebox-01_2023-10-28_09-15-02	01	2023-10-28_09-15-02	26	13	2858.25	408.5	2882.5	398.5
bumblebox-01_2023-10-28_09-15-02	01	2023-10-28_09-15-02	27	12	2295.5	1935.75	2289.0	1966.0
bumblebox-01_2023-10-28_09-15-02	01	2023-10-28_09-15-02	27	11	1965.0	1869.5	1975.5	1875.5
bumblebox-01_2023-10-28_09-15-02	01	2023-10-28_09-15-02	27	8	2165.5	1620.25	2196.5	1617.5
bumblebox-01_2023-10-28_09-15-02	01	2023-10-28_09-15-02	27	6	1876.0	1599.0	1843.0	1602.0
bumblebox-01_2023-10-28_09-15-02	01	2023-10-28_09-15-02	27	5	1756.25	1243.25	1744.0	1274.5
bumblebox-01_2023-10-28_09-15-02	01	2023-10-28_09-15-02	27	10	3048.25	1217.25	3079.0	1222.5
bumblebox-01_2023-10-28_09-15-02	01	2023-10-28_09-15-02	27	7	1059.75	1194.75	1062.5	1164.5
bumblebox-01_2023-10-28_09-15-02	01	2023-10-28_09-15-02	27	3	1336.5	1141.0	1307.0	1133.5
bumblebox-01_2023-10-28_09-15-02	01	2023-10-28_09-15-02	27	13	2858.5	409.5	2882.5	399.5
bumblebox-01_2023-10-28_09-15-02	01	2023-10-28_09-15-02	28	12	2297.25	1938.25	2293.5	1967.5
bumblebox-01_2023-10-28_09-15-02	01	2023-10-28_09-15-02	28	11	1979.5	1860.75	1999.0	1851.5
bumblebox-01_2023-10-28_09-15-02	01	2023-10-28_09-15-02	28	5	1743.0	1273.75	1731.5	1305.0
bumblebox-01_2023-10-28_09-15-02	01	2023-10-28_09-15-02	28	10	3053.75	1217.25	3084.5	1223.0
bumblebox-01_2023-10-28_09-15-02	01	2023-10-28_09-15-02	28	7	1059.75	1195.0	1062.0	1164.5
bumblebox-01_2023-10-28_09-15-02	01	2023-10-28_09-15-02	28	3	1336.5	1140.75	1306.5	1133.0
bumblebox-01_2023-10-28_09-15-02	01	2023-10-28_09-15-02	28	13	2857.75	409.0	2882.0	398.5
bumblebox-01_2023-10-28_09-15-02	01	2023-10-28_09-15-02	29	12	2298.75	1936.0	2294.0	1966.0
bumblebox-01_2023-10-28_09-15-02	01	2023-10-28_09-15-02	29	11	1982.0	1853.25	2004.0	1844.0
bumblebox-01_2023-10-28_09-15-02	01	2023-10-28_09-15-02	29	8	2155.25	1575.5	2186.5	1575.0
bumblebox-01_2023-10-28_09-15-02	01	2023-10-28_09-15-02	29	5	1745.5	1305.5	1731.0	1335.0
bumblebox-01_2023-10-28_09-15-02	01	2023-10-28_09-15-02	29	10	3054.0	1219.75	3085.0	1226.0
bumblebox-01_2023-10-28_09-15-02	01	2023-10-28_09-15-02	29	7	1060.0	1194.25	1062.5	1164.0
bumblebox-01_2023-10-28_09-15-02	01	2023-10-28_09-15-02	29	3	1336.75	1140.5	1307.0	1133.0
bumblebox-01_2023-10-28_09-15-02	01	2023-10-28_09-15-02	29	13	2858.75	409.5	2882.5	399.0
bumblebox-01_2023-10-28_09-15-02	01	2023-10-28_09-15-02	30	12	2293.0	1940.0	2286.5	1970.0
bumblebox-01_2023-10-28_09-15-02	01	2023-10-28_09-15-02	30	11	1970.25	1839.75	1985.5	1827.0
bumblebox-01_2023-10-28_09-15-02	01	2023-10-28_09-15-02	30	8	2168.0	1605.75	2199.0	1603.5
bumblebox-01_2023-10-28_09-15-02	01	2023-10-28_09-15-02	30	6	1880.5	1590.0	1847.5	1595.5
bumblebox-01_2023-10-28_09-15-02	01	2023-10-28_09-15-02	30	5	1702.0	1330.0	1678.5	1347.5
bumblebox-01_2023-10-28_09-15-02	01	2023-10-28_09-15-02	30	7	1060.0	1194.5	1063.5	1164.5
bumblebox-01_2023-10-28_09-15-02	01	2023-10-28_09-15-02	30	3	1336.75	1141.0	1306.5	1133.5
bumblebox-01_2023-10-28_09-15-02	01	2023-10-28_09-15-02	30	10	3075.25	1234.5	3104.5	1245.5
bumblebox-01_2023-10-28_09-15-02	01	2023-10-28_09-15-02	30	13	2858.5	408.75	2882.5	398.5
bumblebox-01_2023-10-28_09-15-02	01	2023-10-28_09-15-02	31	12	2286.5	1941.0	2285.0	1970.5
bumblebox-01_2023-10-28_09-15-02	01	2023-10-28_09-15-02	31	11	1970.75	1840.0	1986.0	1827.0
bumblebox-01_2023-10-28_09-15-02	01	2023-10-28_09-15-02	31	8	2174.25	1611.0	2205.5	1607.0
bumblebox-01_2023-10-28_09-15-02	01	2023-10-28_09-15-02	31	7	1059.75	1194.25	1063.0	1163.5
bumblebox-01_2023-10-28_09-15-02	01	2023-10-28_09-15-02	31	3	1336.75	1141.0	1307.0	1133.0
bumblebox-01_2023-10-28_09-15-02	01	2023-10-28_09-15-02	31	6	1879.0	1590.75	1847.0	1597.0
bumblebox-01_2023-10-28_09-15-02	01	2023-10-28_09-15-02	31	5	1590.0	1315.25	1571.0	1320.0
bumblebox-01_2023-10-28_09-15-02	01	2023-10-28_09-15-02	31	10	3097.25	1247.75	3124.5	1262.5
bumblebox-01_2023-10-28_09-15-02	01	2023-10-28_09-15-02	31	13	2858.5	409.25	2883.0	399.0
bumblebox-01_2023-10-28_09-15-02	01	2023-10-28_09-15-02	32	12	2291.25	1938.0	2293.0	1966.0
bumblebox-01_2023-10-28_09-15-02	01	2023-10-28_09-15-02	32	11	1971.75	1838.0	1986.5	1822.5
bumblebox-01_2023-10-28_09-15-02	01	2023-10-28_09-15-02	32	8	2162.5	1607.75	2194.5	1605.0
bumblebox-01_2023-10-28_09-15-02	01	2023-10-28_09-15-02	32	7	1060.25	1194.0	1063.0	1163.5
bumblebox-01_2023-10-28_09-15-02	01	2023-10-28_09-15-02	32	3	1336.5	1141.0	1306.5	1133.0
bumblebox-01_2023-10-28_09-15-02	01	2023-10-28_09-15-02	32	10	3145.75	1254.75	3169.0	1274.0
bumblebox-01_2023-10-28_09-15-02	01	2023-10-28_09-15-02	32	13	2859.0	409.0	2883.5	398.5
bumblebox-01_2023-10-28_09-15-02	01	2023-10-28_09-15-02	33	12	2285.25	1936.0	2287.0	1964.5
bumblebox-01_2023-10-28_09-15-02	01	2023-10-28_09-15-02	33	11	1978.75	1817.25	1994.0	1800.5
bumblebox-01_2023-10-28_09-15-02	01	2023-10-28_09-15-02	33	8	2162.5	1605.0	2193.5	1602.0
bumblebox-01_2023-10-28_09-15-02	01	2023-10-28_09-15-02	33	6	1875.75	1592.5	1843.5	1598.0
bumblebox-01_2023-10-28_09-15-02	01	2023-10-28_09-15-02	33	7	1060.75	1194.25	1063.5	1163.5
bumblebox-01_2023-10-28_09-15-02	01	2023-10-28_09-15-02	33	3	1336.75	1141.0	1307.0	1133.0
bumblebox-01_2023-10-28_09-15-02	01	2023-10-28_09-15-02	33	4	2480.5	1691.25	2472.5	1663.0
bumblebox-01_2023-10-28_09-15-02	01	2023-10-28_09-15-02	33	10	3172.5	1279.5	3193.0	1300.5
bumblebox-01_2023-10-28_09-15-02	01	2023-10-28_09-15-02	33	13	2859.0	409.0	2883.5	398.5
bumblebox-01_2023-10-28_09-15-02	01	2023-10-28_09-15-02	34	12	2288.25	1932.25	2289.5	1960.5
bumblebox-01_2023-10-28_09-15-02	01	2023-10-28_09-15-02	34	11	1980.5	1822.5	1995.0	1804.0
bumblebox-01_2023-10-28_09-15-02	01	2023-10-28_09-15-02	34	7	1060.0	1194.75	1062.5	1164.5
bumblebox-01_2023-10-28_09-15-02	01	2023-10-28_09-15-02	34	3	1336.25	1140.75	1306.5	1133.0
bumblebox-01_2023-10-28_09-15-02	01	2023-10-28_09-15-02	34	4	2450.75	1678.5	2432.0	1656.5
bumblebox-01_2023-10-28_09-15-02	01	2023-10-28_09-15-02	34	6	1880.0	1594.0	1847.0	1601.0
bumblebox-01_2023-10-28_09-15-02	01	2023-10-28_09-15-02	34	10	3200.0	1310.25	3214.5	1336.0
bumblebox-01_2023-10-28_09-15-02	01	2023-10-28_09-15-02	34	13	2858.25	409.25	2882.5	399.0
bumblebox-01_2023-10-28_09-15-02	01	2023-10-28_09-15-02	35	12	2289.75	1934.0	2289.0	1963.0
bumblebox-01_2023-10-28_09-15-02	01	2023-10-28_09-15-02	35	11	1980.25	1847.25	1991.5	1823.5
bumblebox-01_2023-10-28_09-15-02	01	2023-10-28_09-15-02	35	4	2468.0	1729.5	2448.5	1715.0
bumblebox-01_2023-10-28_09-15-02	01	2023-10-28_09-15-02	35	8	2154.75	1576.0	2187.5	1573.5
bumblebox-01_2023-10-28_09-15-02	01	2023-10-28_09-15-02	35	7	1060.75	1194.25	1063.5	1164.0
bumblebox-01_2023-10-28_09-15-02	01	2023-10-28_09-15-02	35	3	1336.5	1141.0	1306.5	1133.0
bumblebox-01_2023-10-28_09-15-02	01	2023-10-28_09-15-02	35	13	2858.75	409.5	2883.5	399.5
bumblebox-01_2023-10-28_09-15-02	01	2023-10-28_09-15-02	35	6	1884.75	1576.5	1852.0	1582.5
bumblebox-01_2023-10-28_09-15-02	01	2023-10-28_09-15-02	35	10	3223.5	1370.5	3230.0	1398.0
bumblebox-01_2023-10-28_09-15-02	01	2023-10-28_09-15-02	36	12	2292.0	1941.5	2270.0	1965.5
bumblebox-01_2023-10-28_09-15-02	01	2023-10-28_09-15-02	36	11	1977.5	1846.0	1996.0	1821.0
bumblebox-01_2023-10-28_09-15-02	01	2023-10-28_09-15-02	36	6	1878.0	1591.0	1846.5	1596.5
bumblebox-01_2023-10-28_09-15-02	01	2023-10-28_09-15-02	36	10	3246.75	1363.0	3259.0	1389.5
bumblebox-01_2023-10-28_09-15-02	01	2023-10-28_09-15-02	36	7	1060.5	1194.75	1063.5	1164.5
bumblebox-01_2023-10-28_09-15-02	01	2023-10-28_09-15-02	36	3	1336.25	1140.5	1306.5	1132.5
bumblebox-01_2023-10-28_09-15-02	01	2023-10-28_09-15-02	36	8	2153.5	1554.0	2186.5	1554.0
bumblebox-01_2023-10-28_09-15-02	01	2023-10-28_09-15-02	36	13	2851.5	406.0	2876.0	395.5
bumblebox-01_2023-10-28_09-15-02	01	2023-10-28_09-15-02	37	12	2245.75	1957.5	2214.0	1965.5
bumblebox-01_2023-10-28_09-15-02	01	2023-10-28_09-15-02	37	11	1974.75	1872.75	1983.0	1845.0
bumblebox-01_2023-10-28_09-15-02	01	2023-10-28_09-15-02	37	6	1882.75	1580.25	1850.5	1585.0
bumblebox-01_2023-10-28_09-15-02	01	2023-10-28_09-15-02	37	7	1060.5	1194.25	1063.5	1164.0
bumblebox-01_2023-10-28_09-15-02	01	2023-10-28_09-15-02	37	3	1336.5	1140.75	1307.0	1133.0
bumblebox-01_2023-10-28_09-15-02	01	2023-10-28_09-15-02	37	10	3263.25	1354.5	3280.0	1378.0
bumblebox-01_2023-10-28_09-15-02	01	2023-10-28_09-15-02	37	13	2853.5	407.0	2878.0	397.0
bumblebox-01_2023-10-28_09-15-02	01	2023-10-28_09-15-02	38	12	2235.25	1967.25	2202.5	1965.5
bumblebox-01_2023-10-28_09-15-02	01	2023-10-28_09-15-02	38	11	1963.25	1815.0	1966.5	1787.5
bumblebox-01_2023-10-28_09-15-02	01	2023-10-28_09-15-02	38	8	2154.75	1579.0	2186.0	1578.5
bumblebox-01_2023-10-28_09-15-02	01	2023-10-28_09-15-02	38	5	1487.75	1411.75	1500.0	1440.0
bumblebox-01_2023-10-28_09-15-02	01	2023-10-28_09-15-02	38	7	1060.75	1194.0	1063.5	1164.0
bumblebox-01_2023-10-28_09-15-02	01	2023-10-28_09-15-02	38	3	1335.75	1140.75	1305.5	1133.0
bumblebox-01_2023-10-28_09-15-02	01	2023-10-28_09-15-02	38	6	1879.75	1580.75	1848.5	1585.0
bumblebox-01_2023-10-28_09-15-02	01	2023-10-28_09-15-02	38	10	3243.0	1337.5	3252.0	1366.5
bumblebox-01_2023-10-28_09-15-02	01	2023-10-28_09-15-02	38	13	2853.25	406.5	2878.5	395.5
bumblebox-01_2023-10-28_09-15-02	01	2023-10-28_09-15-02	39	12	2198.25	1964.5	2167.0	1971.0
bumblebox-01_2023-10-28_09-15-02	01	2023-10-28_09-15-02	39	6	1883.25	1584.0	1852.5	1589.0
bumblebox-01_2023-10-28_09-15-02	01	2023-10-28_09-15-02	39	8	2157.75	1591.75	2188.0	1591.5
bumblebox-01_2023-10-28_09-15-02	01	2023-10-28_09-15-02	39	7	1060.0	1194.25	1063.5	1164.0
bumblebox-01_2023-10-28_09-15-02	01	2023-10-28_09-15-02	39	3	1336.25	1140.75	1306.5	1133.0
bumblebox-01_2023-10-28_09-15-02	01	2023-10-28_09-15-02	39	10	3214.25	1372.0	3216.5	1402.0
bumblebox-01_2023-10-28_09-15-02	01	2023-10-28_09-15-02	39	13	2854.25	405.25	2879.0	392.0
bumblebox-01_2023-10-28_09-15-02	01	2023-10-28_09-15-02	40	8	2166.75	1612.75	2197.0	1609.5
bumblebox-01_2023-10-28_09-15-02	01	2023-10-28_09-15-02	40	5	1626.25	1603.25	1659.0	1607.5
bumblebox-01_2023-10-28_09-15-02	01	2023-10-28_09-15-02	40	7	1060.75	1194.25	1063.0	1164.0
bumblebox-01_2023-10-28_09-15-02	01	2023-10-28_09-15-02	40	3	1336.75	1140.75	1307.0	1132.5
bumblebox-01_2023-10-28_09-15-02	01	2023-10-28_09-15-02	40	6	1897.75	1588.25	1866.5	1596.0
bumblebox-01_2023-10-28_09-15-02	01	2023-10-28_09-15-02	40	10	3199.75	1405.75	3192.0	1436.0
bumblebox-01_2023-10-28_09-15-02	01	2023-10-28_09-15-02	40	13	2865.25	398.0	2888.5	380.5
bumblebox-01_2023-10-28_09-15-02	01	2023-10-28_09-15-02	41	8	2171.0	1612.75	2201.0	1606.0
bumblebox-01_2023-10-28_09-15-02	01	2023-10-28_09-15-02	41	5	1658.5	1596.5	1691.5	1596.5
bumblebox-01_2023-10-28_09-15-02	01	2023-10-28_09-15-02	41	7	1060.5	1194.5	1063.5	1164.0
bumblebox-01_2023-10-28_09-15-02	01	2023-10-28_09-15-02	41	3	1336.25	1141.0	1306.0	1133.0
bumblebox-01_2023-10-28_09-15-02	01	2023-10-28_09-15-02	41	6	1878.5	1600.75	1847.0	1607.0
bumblebox-01_2023-10-28_09-15-02	01	2023-10-28_09-15-02	41	10	3177.0	1504.5	3161.0	1530.0
bumblebox-01_2023-10-28_09-15-02	01	2023-10-28_09-15-02	41	13	2884.75	404.5	2908.0	391.0
bumblebox-01_2023-10-28_09-15-02	01	2023-10-28_09-15-02	42	6	1878.25	1609.5	1847.0	1617.0
bumblebox-01_2023-10-28_09-15-02	01	2023-10-28_09-15-02	42	5	1587.25	1548.0	1618.5	1559.0
bumblebox-01_2023-10-28_09-15-02	01	2023-10-28_09-15-02	42	7	1060.5	1194.75	1064.0	1164.0
bumblebox-01_2023-10-28_09-15-02	01	2023-10-28_09-15-02	42	3	1336.75	1141.25	1307.0	1133.5
bumblebox-01_2023-10-28_09-15-02	01	2023-10-28_09-15-02	42	10	3172.5	1509.0	3155.0	1534.5
bumblebox-01_2023-10-28_09-15-02	01	2023-10-28_09-15-02	42	13	2893.0	412.25	2918.0	402.5
bumblebox-01_2023-10-28_09-15-02	01	2023-10-28_09-15-02	43	6	1861.75	1616.0	1833.0	1626.0
bumblebox-01_2023-10-28_09-15-02	01	2023-10-28_09-15-02	43	8	2160.25	1616.75	2191.5	1610.5
bumblebox-01_2023-10-28_09-15-02	01	2023-10-28_09-15-02	43	5	1598.75	1494.5	1631.5	1490.0
bumblebox-01_2023-10-28_09-15-02	01	2023-10-28_09-15-02	43	7	1060.5	1194.0	1063.0	1164.0
bumblebox-01_2023-10-28_09-15-02	01	2023-10-28_09-15-02	43	3	1336.0	1141.25	1306.0	1133.5
bumblebox-01_2023-10-28_09-15-02	01	2023-10-28_09-15-02	43	13	2903.25	431.75	2930.0	428.0
bumblebox-01_2023-10-28_09-15-02	01	2023-10-28_09-15-02	43	10	3157.75	1560.5	3144.5	1587.5
bumblebox-01_2023-10-28_09-15-02	01	2023-10-28_09-15-02	44	10	3158.5	1611.5	3152.0	1640.0
bumblebox-01_2023-10-28_09-15-02	01	2023-10-28_09-15-02	44	6	1854.0	1604.5	1825.5	1614.5
bumblebox-01_2023-10-28_09-15-02	01	2023-10-28_09-15-02	44	5	1657.0	1460.0	1689.0	1451.5
bumblebox-01_2023-10-28_09-15-02	01	2023-10-28_09-15-02	44	7	1060.0	1194.25	1062.5	1164.0
bumblebox-01_2023-10-28_09-15-02	01	2023-10-28_09-15-02	44	3	1336.5	1140.75	1306.5	1133.5
bumblebox-01_2023-10-28_09-15-02	01	2023-10-28_09-15-02	44	13	2907.0	433.5	2933.5	429.5
bumblebox-01_2023-10-28_09-15-02	01	2023-10-28_09-15-02	45	6	1842.25	1595.5	1813.5	1604.5
bumblebox-01_2023-10-28_09-15-02	01	2023-10-28_09-15-02	45	5	1751.25	1426.5	1783.5	1426.0
bumblebox-01_2023-10-28_09-15-02	01	2023-10-28_09-15-02	45	7	1060.25	1194.75	1062.5	1164.5
bumblebox-01_2023-10-28_09-15-02	01	2023-10-28_09-15-02	45	3	1336.75	1140.75	1307.0	1133.0
bumblebox-01_2023-10-28_09-15-02	01	2023-10-28_09-15-02	45	11	1929.0	1766.25	1938.0	1761.0
bumblebox-01_2023-10-28_09-15-02	01	2023-10-28_09-15-02	45	10	3125.5	1622.75	3110.5	1650.0
bumblebox-01_2023-10-28_09-15-02	01	2023-10-28_09-15-02	45	8	2115.25	1562.25	2148.0	1562.0
bumblebox-01_2023-10-28_09-15-02	01	2023-10-28_09-15-02	45	13	2911.25	434.0	2937.0	428.5
bumblebox-01_2023-10-28_09-15-02	01	2023-10-28_09-15-02	46	11	1958.5	1802.25	1981.5	1814.0
bumblebox-01_2023-10-28_09-15-02	01	2023-10-28_09-15-02	46	10	3057.5	1651.25	3034.5	1672.0
bumblebox-01_2023-10-28_09-15-02	01	2023-10-28_09-15-02	46	6	1827.25	1606.25	1800.5	1615.5
bumblebox-01_2023-10-28_09-15-02	01	2023-10-28_09-15-02	46	8	2078.25	1518.75	2112.0	1515.0
bumblebox-01_2023-10-28_09-15-02	01	2023-10-28_09-15-02	46	5	1821.75	1390.75	1853.5	1388.5
bumblebox-01_2023-10-28_09-15-02	01	2023-10-28_09-15-02	46	7	1061.0	1194.5	1063.5	1164.0
bumblebox-01_2023-10-28_09-15-02	01	2023-10-28_09-15-02	46	3	1336.25	1141.0	1306.5	1133.5
bumblebox-01_2023-10-28_09-15-02	01	2023-10-28_09-15-02	46	13	2905.75	434.0	2932.0	432.0
bumblebox-01_2023-10-28_09-15-02	01	2023-10-28_09-15-02	47	11	1954.25	1815.5	1978.0	1830.0
bumblebox-01_2023-10-28_09-15-02	01	2023-10-28_09-15-02	47	6	1813.75	1616.75	1788.0	1624.5
bumblebox-01_2023-10-28_09-15-02	01	2023-10-28_09-15-02	47	5	1980.25	1305.5	2004.5	1297.0
bumblebox-01_2023-10-28_09-15-02	01	2023-10-28_09-15-02	47	7	1060.0	1194.25	1062.5	1164.5
bumblebox-01_2023-10-28_09-15-02	01	2023-10-28_09-15-02	47	3	1336.75	1141.25	1306.5	1133.5
bumblebox-01_2023-10-28_09-15-02	01	2023-10-28_09-15-02	47	13	2898.25	427.25	2925.0	426.5
bumblebox-01_2023-10-28_09-15-02	01	2023-10-28_09-15-02	47	10	2987.75	1611.0	2959.5	1624.0
bumblebox-01_2023-10-28_09-15-02	01	2023-10-28_09-15-02	48	11	1964.75	1827.0	1989.5	1845.0
bumblebox-01_2023-10-28_09-15-02	01	2023-10-28_09-15-02	48	10	2905.0	1577.5	2874.5	1581.0
bumblebox-01_2023-10-28_09-15-02	01	2023-10-28_09-15-02	48	7	1060.25	1194.25	1063.5	1163.5
bumblebox-01_2023-10-28_09-15-02	01	2023-10-28_09-15-02	48	3	1336.25	1141.0	1306.5	1133.5
bumblebox-01_2023-10-28_09-15-02	01	2023-10-28_09-15-02	48	13	2885.25	420.5	2914.0	419.5
bumblebox-01_2023-10-28_09-15-02	01	2023-10-28_09-15-02	48	6	1834.5	1619.0	1806.0	1629.0
bumblebox-01_2023-10-28_09-15-02	01	2023-10-28_09-15-02	49	11	1965.25	1830.75	1989.5	1851.5
bumblebox-01_2023-10-28_09-15-02	01	2023-10-28_09-15-02	49	6	1839.0	1621.25	1811.0	1630.5
bumblebox-01_2023-10-28_09-15-02	01	2023-10-28_09-15-02	49	8	2090.75	1601.75	2121.5	1614.5
bumblebox-01_2023-10-28_09-15-02	01	2023-10-28_09-15-02	49	10	2787.0	1558.75	2756.0	1561.0
bumblebox-01_2023-10-28_09-15-02	01	2023-10-28_09-15-02	49	7	1060.25	1195.0	1063.0	1165.0
bumblebox-01_2023-10-28_09-15-02	01	2023-10-28_09-15-02	49	3	1336.75	1141.25	1306.5	1133.0
bumblebox-01_2023-10-28_09-15-02	01	2023-10-28_09-15-02	49	13	2891.75	425.75	2920.0	425.5
bumblebox-01_2023-10-28_09-15-02	01	2023-10-28_09-15-02	49	37	807.0	746.5	779.5	748.0
bumblebox-01_2023-10-28_09-15-02	01	2023-10-28_09-15-02	50	11	1966.75	1831.0	1991.0	1851.0
bumblebox-01_2023-10-28_09-15-02	01	2023-10-28_09-15-02	50	8	2145.25	1627.5	2175.5	1642.5
bumblebox-01_2023-10-28_09-15-02	01	2023-10-28_09-15-02	50	10	2644.75	1567.75	2614.0	1572.5
bumblebox-01_2023-10-28_09-15-02	01	2023-10-28_09-15-02	50	7	1060.5	1194.5	1063.5	1164.0
bumblebox-01_2023-10-28_09-15-02	01	2023-10-28_09-15-02	50	3	1336.5	1141.0	1307.0	1133.5
bumblebox-01_2023-10-28_09-15-02	01	2023-10-28_09-15-02	50	6	1839.75	1620.75	1813.0	1630.0
bumblebox-01_2023-10-28_09-15-02	01	2023-10-28_09-15-02	50	13	2891.5	427.75	2919.5	427.5
bumblebox-01_2023-10-28_09-15-02	01	2023-10-28_09-15-02	51	10	2552.25	1645.25	2526.0	1662.0
bumblebox-01_2023-10-28_09-15-02	01	2023-10-28_09-15-02	51	8	2229.75	1632.5	2261.5	1640.5
bumblebox-01_2023-10-28_09-15-02	01	2023-10-28_09-15-02	51	7	1060.75	1193.75	1064.0	1163.5
bumblebox-01_2023-10-28_09-15-02	01	2023-10-28_09-15-02	51	3	1336.5	1140.75	1306.5	1133.0
bumblebox-01_2023-10-28_09-15-02	01	2023-10-28_09-15-02	51	13	2890.75	427.25	2918.5	427.5
bumblebox-01_2023-10-28_09-15-02	01	2023-10-28_09-15-02	51	11	1969.5	1826.0	1994.5	1845.5
