## Supplementary material for "The BumbleBox: An open-source platform for quantifying behavior in bumblebee colonies": Sample BumbleBox Data Output: bumblebox-01_2023-10-28_09-20-03_updated.csv

filename	colony number	datetime	frame	ID	centroidX	centroidY	frontX	frontY	elapsed frames	speed	distance_from_center
bumblebox-01_2023-10-28_09-20-03	1	2023-10-28_09-20-03	0	1	2011.75	1843.5	2031.5	1869.0			43.06268142196907
bumblebox-01_2023-10-28_09-20-03	1	2023-10-28_09-20-03	0	2	1881.75	1933.25	1904.5	1911.5			149.95464157954564
bumblebox-01_2023-10-28_09-20-03	1	2023-10-28_09-20-03	0	3	1522.75	1504.5	1540.0	1493.5			628.9861044023548
bumblebox-01_2023-10-28_09-20-03	1	2023-10-28_09-20-03	0	6	1927.75	1255.5	1919.5	1288.0			636.645030241539
bumblebox-01_2023-10-28_09-20-03	1	2023-10-28_09-20-03	0	7	3194.5	2131.25	3176.0	2156.0			1196.4541574089874
bumblebox-01_2023-10-28_09-20-03	1	2023-10-28_09-20-03	0	10	1457.75	2812.75	1483.5	2830.0			1086.8473993764028
bumblebox-01_2023-10-28_09-20-03	1	2023-10-28_09-20-03	0	12	2301.5	2018.25	2294.0	2046.0			308.1698813661874
bumblebox-01_2023-10-28_09-20-03	1	2023-10-28_09-20-03	0	15	1891.75	1580.0	1860.5	1585.0			332.19914137644906
bumblebox-01_2023-10-28_09-20-03	1	2023-10-28_09-20-03	1	3	1501.75	1442.75	1511.5	1418.5	1.0	65.22317456242068	698.6296320993134
bumblebox-01_2023-10-28_09-20-03	1	2023-10-28_09-20-03	1	6	1918.5	1260.75	1911.5	1293.0	1.0	10.636023693091325	638.587396404926
bumblebox-01_2023-10-28_09-20-03	1	2023-10-28_09-20-03	1	7	3193.75	2131.25	3175.0	2156.0	1.0	0.75	1178.7515059787718
bumblebox-01_2023-10-28_09-20-03	1	2023-10-28_09-20-03	1	10	1437.75	2862.0	1460.5	2882.5	1.0	53.15602035517708	1145.7509220363831
bumblebox-01_2023-10-28_09-20-03	1	2023-10-28_09-20-03	1	12	2293.75	2043.0	2288.5	2070.0	1.0	25.935014941194847	297.1716821646296
bumblebox-01_2023-10-28_09-20-03	1	2023-10-28_09-20-03	1	15	1897.25	1585.75	1866.0	1594.5	1.0	7.956915231419774	334.0838036290029
bumblebox-01_2023-10-28_09-20-03	1	2023-10-28_09-20-03	2	3	1474.25	1385.25	1482.0	1355.5	1.0	63.73774391990981	759.3195018585903
bumblebox-01_2023-10-28_09-20-03	1	2023-10-28_09-20-03	2	6	1932.0	1268.5	1931.5	1301.5	1.0	15.566390076058097	630.6260791753787
bumblebox-01_2023-10-28_09-20-03	1	2023-10-28_09-20-03	2	7	3194.0	2131.5	3175.5	2156.5	1.0	0.3535533905932738	1177.1525680228447
bumblebox-01_2023-10-28_09-20-03	1	2023-10-28_09-20-03	2	10	1469.25	2942.0	1487.0	2966.5	1.0	85.97819491010497	1198.2848253105121
bumblebox-01_2023-10-28_09-20-03	1	2023-10-28_09-20-03	2	12	2294.5	2023.25	2289.0	2051.5	1.0	19.764235376052373	285.75594494156104
bumblebox-01_2023-10-28_09-20-03	1	2023-10-28_09-20-03	2	15	1888.0	1586.25	1857.0	1594.5	1.0	9.263503656824453	340.0754231090182
bumblebox-01_2023-10-28_09-20-03	1	2023-10-28_09-20-03	3	3	1491.0	1269.75	1507.0	1241.5	1.0	116.70823664163554	825.7232730225733
bumblebox-01_2023-10-28_09-20-03	1	2023-10-28_09-20-03	3	6	1920.75	1274.25	1916.5	1308.0	1.0	12.634278768493278	615.2536965440444
bumblebox-01_2023-10-28_09-20-03	1	2023-10-28_09-20-03	3	7	3194.75	2131.25	3176.0	2156.5	1.0	0.7905694150420949	1170.6670937736503
bumblebox-01_2023-10-28_09-20-03	1	2023-10-28_09-20-03	3	10	1499.25	2987.0	1520.0	3008.0	1.0	54.08326913195984	1241.7654462945532
bumblebox-01_2023-10-28_09-20-03	1	2023-10-28_09-20-03	3	12	2316.0	2008.5	2311.0	2036.5	1.0	26.073214224563877	295.3501923329511
bumblebox-01_2023-10-28_09-20-03	1	2023-10-28_09-20-03	3	15	1892.75	1580.75	1861.5	1587.0	1.0	7.267220926874317	334.9980514039513
bumblebox-01_2023-10-28_09-20-03	1	2023-10-28_09-20-03	4	6	1931.25	1274.75	1931.0	1308.0	1.0	10.51189802081432	622.4674941312197
bumblebox-01_2023-10-28_09-20-03	1	2023-10-28_09-20-03	4	7	3194.75	2131.75	3176.0	2156.5	1.0	0.5	944.0932984880255
bumblebox-01_2023-10-28_09-20-03	1	2023-10-28_09-20-03	4	12	2295.75	2034.25	2292.5	2060.5	1.0	32.758586660599384	283.71514103057666
bumblebox-01_2023-10-28_09-20-03	1	2023-10-28_09-20-03	4	15	1898.75	1569.75	1867.0	1575.5	1.0	12.529964086141668	468.537785295914
bumblebox-01_2023-10-28_09-20-03	1	2023-10-28_09-20-03	5	6	1957.75	1327.0	1964.0	1359.5	1.0	58.5859411463194	709.1772222089484
bumblebox-01_2023-10-28_09-20-03	1	2023-10-28_09-20-03	5	7	3194.5	2131.5	3176.0	2157.0	1.0	0.3535533905932738	1035.4493927759097
bumblebox-01_2023-10-28_09-20-03	1	2023-10-28_09-20-03	5	10	1480.25	2977.0	1500.0	3001.0	2.0	21.470910553583888	1190.329400838272
bumblebox-01_2023-10-28_09-20-03	1	2023-10-28_09-20-03	5	12	2304.0	2023.0	2302.5	2050.0	1.0	13.950806428303705	138.37212508305282
bumblebox-01_2023-10-28_09-20-03	1	2023-10-28_09-20-03	5	15	1897.75	1564.75	1865.5	1570.5	1.0	5.0990195135927845	515.6809284819442
bumblebox-01_2023-10-28_09-20-03	1	2023-10-28_09-20-03	6	6	1904.25	1213.5	1885.5	1238.0	1.0	125.47708954227461	744.8527131158959
bumblebox-01_2023-10-28_09-20-03	1	2023-10-28_09-20-03	6	7	3195.0	2131.25	3176.5	2156.5	1.0	0.5590169943749475	1029.92912461786
bumblebox-01_2023-10-28_09-20-03	1	2023-10-28_09-20-03	6	8	2393.75	1491.25	2394.5	1517.5			456.9821085879014
bumblebox-01_2023-10-28_09-20-03	1	2023-10-28_09-20-03	6	10	1466.75	2978.25	1481.0	3004.5	1.0	13.557746862956249	1298.2743922489747
bumblebox-01_2023-10-28_09-20-03	1	2023-10-28_09-20-03	6	12	2285.5	2025.75	2279.5	2053.5	1.0	18.703275114268088	156.50093738625915
bumblebox-01_2023-10-28_09-20-03	1	2023-10-28_09-20-03	6	15	1901.75	1565.25	1870.5	1572.0	1.0	4.031128874149275	443.17733196706297
bumblebox-01_2023-10-28_09-20-03	1	2023-10-28_09-20-03	7	6	1875.5	1278.5	1865.0	1310.0	1.0	71.0743448791475	704.4018406598609
bumblebox-01_2023-10-28_09-20-03	1	2023-10-28_09-20-03	7	7	3194.5	2131.25	3176.0	2156.0	1.0	0.5	1034.2828206660884
bumblebox-01_2023-10-28_09-20-03	1	2023-10-28_09-20-03	7	8	2396.5	1494.0	2397.0	1520.5	1.0	3.8890872965260113	468.91585399195026
bumblebox-01_2023-10-28_09-20-03	1	2023-10-28_09-20-03	7	10	1444.75	2972.5	1451.5	3000.5	1.0	22.739008333698283	1292.6895956203098
bumblebox-01_2023-10-28_09-20-03	1	2023-10-28_09-20-03	7	12	2278.5	2023.5	2269.5	2051.5	1.0	7.352720584926371	146.41619830128087
bumblebox-01_2023-10-28_09-20-03	1	2023-10-28_09-20-03	7	15	1912.75	1571.5	1881.5	1580.5	1.0	12.651580928879994	435.081763149181
bumblebox-01_2023-10-28_09-20-03	1	2023-10-28_09-20-03	8	1	2020.0	1869.75	2043.0	1891.0	8.0	27.51590449176621	72.913534324255
bumblebox-01_2023-10-28_09-20-03	1	2023-10-28_09-20-03	8	3	1590.25	1144.0	1601.5	1156.0	5.0	160.19870473883364	838.0650797713139
bumblebox-01_2023-10-28_09-20-03	1	2023-10-28_09-20-03	8	4	1955.5	1947.25	1961.5	1928.5			172.672362000308
bumblebox-01_2023-10-28_09-20-03	1	2023-10-28_09-20-03	8	6	1880.0	1286.75	1873.0	1319.5	1.0	9.39747306460625	573.998688673385
bumblebox-01_2023-10-28_09-20-03	1	2023-10-28_09-20-03	8	7	3194.5	2131.25	3176.0	2156.0	1.0	0.0	1157.627036532007
bumblebox-01_2023-10-28_09-20-03	1	2023-10-28_09-20-03	8	8	2390.75	1524.5	2380.5	1549.0	1.0	31.037275975832674	434.1055876920178
bumblebox-01_2023-10-28_09-20-03	1	2023-10-28_09-20-03	8	10	1427.0	2962.75	1434.0	2991.0	1.0	20.251543151078636	1310.3584306673451
bumblebox-01_2023-10-28_09-20-03	1	2023-10-28_09-20-03	8	12	2344.0	1988.25	2332.0	2018.5	1.0	74.3828777340592	311.8482004987699
bumblebox-01_2023-10-28_09-20-03	1	2023-10-28_09-20-03	8	15	1899.75	1575.25	1869.0	1585.0	1.0	13.530059127734809	307.24929054956317
bumblebox-01_2023-10-28_09-20-03	1	2023-10-28_09-20-03	9	1	1992.25	1750.5	2017.0	1747.5	1.0	122.43620787985881	115.23236121121748
bumblebox-01_2023-10-28_09-20-03	1	2023-10-28_09-20-03	9	3	1628.0	1175.0	1630.0	1199.5	1.0	48.847338719729656	780.2880859466666
bumblebox-01_2023-10-28_09-20-03	1	2023-10-28_09-20-03	9	6	1877.5	1285.0	1870.0	1317.0	1.0	3.0516389039334255	558.5656269144321
bumblebox-01_2023-10-28_09-20-03	1	2023-10-28_09-20-03	9	7	3194.5	2131.5	3176.0	2156.5	1.0	0.25	1146.92127163128
bumblebox-01_2023-10-28_09-20-03	1	2023-10-28_09-20-03	9	8	2395.0	1522.75	2381.0	1540.5	1.0	4.596194077712559	406.15946707581804
bumblebox-01_2023-10-28_09-20-03	1	2023-10-28_09-20-03	9	10	1453.75	2980.5	1462.5	3006.5	1.0	32.10334873498402	1345.5277067271088
bumblebox-01_2023-10-28_09-20-03	1	2023-10-28_09-20-03	9	12	2351.5	1965.0	2333.0	1991.0	1.0	24.429746212353496	304.09260032153446
bumblebox-01_2023-10-28_09-20-03	1	2023-10-28_09-20-03	9	15	1883.0	1579.0	1852.5	1589.0	1.0	17.16464389377187	306.62374674886564
bumblebox-01_2023-10-28_09-20-03	1	2023-10-28_09-20-03	10	1	2090.75	1602.5	2120.5	1587.5	1.0	177.78146697561024	190.3803960917442
bumblebox-01_2023-10-28_09-20-03	1	2023-10-28_09-20-03	10	3	1598.75	1154.5	1577.5	1176.0	1.0	35.718517606418104	802.0920047631308
bumblebox-01_2023-10-28_09-20-03	1	2023-10-28_09-20-03	10	4	1963.5	1902.75	1978.0	1883.5	2.0	45.2133829745132	163.508072156985
bumblebox-01_2023-10-28_09-20-03	1	2023-10-28_09-20-03	10	6	1879.0	1282.25	1872.0	1315.0	1.0	3.132491021535417	550.3352268233573
bumblebox-01_2023-10-28_09-20-03	1	2023-10-28_09-20-03	10	7	3194.0	2131.25	3175.0	2156.5	1.0	0.5590169943749475	1159.9800408696908
bumblebox-01_2023-10-28_09-20-03	1	2023-10-28_09-20-03	10	8	2389.0	1536.75	2370.5	1552.5	1.0	15.231546211727817	397.83221713911905
bumblebox-01_2023-10-28_09-20-03	1	2023-10-28_09-20-03	10	10	1443.0	2985.25	1449.5	3011.0	1.0	11.75265927354316	1354.0724688034998
bumblebox-01_2023-10-28_09-20-03	1	2023-10-28_09-20-03	10	12	2322.75	1963.25	2316.5	1994.5	1.0	28.8032116264836	292.9570634911927
bumblebox-01_2023-10-28_09-20-03	1	2023-10-28_09-20-03	10	15	1879.75	1576.5	1849.5	1586.0	1.0	4.100304866714182	297.8231684414325
bumblebox-01_2023-10-28_09-20-03	1	2023-10-28_09-20-03	11	1	2135.5	1469.5	2149.0	1460.0	1.0	140.3266279078921	318.72435868786005
bumblebox-01_2023-10-28_09-20-03	1	2023-10-28_09-20-03	11	3	1570.0	1189.75	1544.5	1211.5	1.0	45.48763568267755	784.6477899803122
bumblebox-01_2023-10-28_09-20-03	1	2023-10-28_09-20-03	11	4	1976.25	1878.5	1995.5	1859.5	1.0	27.397536385594965	142.40689507686108
bumblebox-01_2023-10-28_09-20-03	1	2023-10-28_09-20-03	11	6	1896.5	1245.25	1890.0	1277.0	1.0	40.929817981515626	569.8064865362325
bumblebox-01_2023-10-28_09-20-03	1	2023-10-28_09-20-03	11	7	3194.0	2131.25	3175.5	2156.0	1.0	0.0	1164.4324387103732
bumblebox-01_2023-10-28_09-20-03	1	2023-10-28_09-20-03	11	8	2384.0	1589.25	2366.0	1611.0	1.0	52.73755777432247	358.72987963537383
bumblebox-01_2023-10-28_09-20-03	1	2023-10-28_09-20-03	11	10	1416.5	2979.5	1420.5	3005.0	1.0	27.116646179053927	1368.71809253074
bumblebox-01_2023-10-28_09-20-03	1	2023-10-28_09-20-03	11	12	2299.0	2006.25	2289.0	2033.0	1.0	49.12293252646874	310.33156800229864
bumblebox-01_2023-10-28_09-20-03	1	2023-10-28_09-20-03	11	15	1871.75	1565.0	1841.5	1574.5	1.0	14.0089257261219	303.8721430486641
bumblebox-01_2023-10-28_09-20-03	1	2023-10-28_09-20-03	12	3	1572.25	1168.5	1545.0	1186.5	1.0	21.368785646358102	836.5006754940733
bumblebox-01_2023-10-28_09-20-03	1	2023-10-28_09-20-03	12	6	1893.0	1273.75	1883.0	1305.5	1.0	28.71410803072246	586.5162628014779
bumblebox-01_2023-10-28_09-20-03	1	2023-10-28_09-20-03	12	7	3194.25	2131.25	3176.0	2156.0	1.0	0.25	1146.979198541872
bumblebox-01_2023-10-28_09-20-03	1	2023-10-28_09-20-03	12	8	2374.5	1661.25	2349.5	1681.0	1.0	72.62403183519902	330.4952529839088
bumblebox-01_2023-10-28_09-20-03	1	2023-10-28_09-20-03	12	10	1418.5	2979.0	1425.0	3004.5	1.0	2.0615528128088303	1332.8482109063757
bumblebox-01_2023-10-28_09-20-03	1	2023-10-28_09-20-03	12	12	2295.0	2007.75	2286.0	2034.5	1.0	4.272001872658765	274.6502414017522
bumblebox-01_2023-10-28_09-20-03	1	2023-10-28_09-20-03	12	15	1871.5	1565.75	1851.5	1584.5	1.0	0.7905694150420949	339.3803251545983
bumblebox-01_2023-10-28_09-20-03	1	2023-10-28_09-20-03	13	3	1506.25	1262.5	1494.0	1286.0	1.0	114.85643212288984	808.2180679201003
bumblebox-01_2023-10-28_09-20-03	1	2023-10-28_09-20-03	13	4	1974.5	1873.0	1995.0	1854.5	2.0	5.771698190307598	91.93905080269211
bumblebox-01_2023-10-28_09-20-03	1	2023-10-28_09-20-03	13	6	1898.0	1269.75	1890.0	1302.5	1.0	6.4031242374328485	601.6478997823394
bumblebox-01_2023-10-28_09-20-03	1	2023-10-28_09-20-03	13	7	3194.5	2131.5	3176.5	2156.0	1.0	0.3535533905932738	1166.3387057636817
bumblebox-01_2023-10-28_09-20-03	1	2023-10-28_09-20-03	13	8	2382.0	1673.25	2356.0	1689.0	1.0	14.150971698084906	363.8241440758158
bumblebox-01_2023-10-28_09-20-03	1	2023-10-28_09-20-03	13	10	1410.75	2978.75	1413.5	3005.0	1.0	7.754031209635412	1305.1438767670406
bumblebox-01_2023-10-28_09-20-03	1	2023-10-28_09-20-03	13	12	2284.5	2016.5	2277.5	2044.5	1.0	13.667936932836644	278.0676204855574
bumblebox-01_2023-10-28_09-20-03	1	2023-10-28_09-20-03	13	15	1854.0	1581.25	1835.0	1600.5	1.0	23.37733945512192	339.16000326173486
bumblebox-01_2023-10-28_09-20-03	1	2023-10-28_09-20-03	14	4	1977.75	1879.75	1999.0	1862.5	1.0	7.4916620318858484	181.19567799616482
bumblebox-01_2023-10-28_09-20-03	1	2023-10-28_09-20-03	14	6	1885.75	1266.75	1874.0	1298.0	1.0	12.61199825562944	717.7876343391575
bumblebox-01_2023-10-28_09-20-03	1	2023-10-28_09-20-03	14	7	3194.75	2131.25	3176.5	2155.5	1.0	0.3535533905932738	1062.5672157610566
bumblebox-01_2023-10-28_09-20-03	1	2023-10-28_09-20-03	14	8	2393.25	1672.5	2368.0	1689.0	1.0	11.27497228377968	356.5788188909047
bumblebox-01_2023-10-28_09-20-03	1	2023-10-28_09-20-03	14	10	1445.0	2976.25	1456.0	3000.5	1.0	34.3411196672444	1258.7951043739877
bumblebox-01_2023-10-28_09-20-03	1	2023-10-28_09-20-03	14	12	2275.5	2040.25	2270.5	2067.0	1.0	25.398080636142566	164.01167361390046
bumblebox-01_2023-10-28_09-20-03	1	2023-10-28_09-20-03	14	15	1882.75	1570.25	1869.5	1591.5	1.0	30.78250314708016	451.659023738583
bumblebox-01_2023-10-28_09-20-03	1	2023-10-28_09-20-03	15	4	1976.5	1875.25	1997.0	1857.0	1.0	4.670385423067351	182.93928121714282
bumblebox-01_2023-10-28_09-20-03	1	2023-10-28_09-20-03	15	6	1820.0	1284.75	1802.5	1313.0	1.0	68.16936628721145	727.0006351230978
bumblebox-01_2023-10-28_09-20-03	1	2023-10-28_09-20-03	15	7	3194.75	2131.0	3176.0	2156.0	1.0	0.25	1063.1794022301838
bumblebox-01_2023-10-28_09-20-03	1	2023-10-28_09-20-03	15	8	2374.75	1677.75	2347.0	1691.5	1.0	19.230509613632186	339.451322364639
bumblebox-01_2023-10-28_09-20-03	1	2023-10-28_09-20-03	15	10	1491.75	2980.25	1512.0	3002.5	1.0	46.92081094780865	1237.6081281352876
bumblebox-01_2023-10-28_09-20-03	1	2023-10-28_09-20-03	15	12	2279.75	2032.5	2273.0	2059.0	1.0	8.838834764831844	163.6534183160579
bumblebox-01_2023-10-28_09-20-03	1	2023-10-28_09-20-03	15	15	1914.5	1545.25	1915.5	1573.0	1.0	40.411168010835816	453.2929460050742
bumblebox-01_2023-10-28_09-20-03	1	2023-10-28_09-20-03	16	4	1974.75	1879.5	1995.5	1861.5	1.0	4.596194077712559	179.0644230494737
bumblebox-01_2023-10-28_09-20-03	1	2023-10-28_09-20-03	16	6	1679.75	1377.0	1659.0	1393.5	1.0	167.86936885566706	738.8350843644035
bumblebox-01_2023-10-28_09-20-03	1	2023-10-28_09-20-03	16	7	3194.5	2131.25	3175.5	2156.0	1.0	0.3535533905932738	1073.0859686779381
bumblebox-01_2023-10-28_09-20-03	1	2023-10-28_09-20-03	16	8	2374.25	1672.5	2348.0	1687.0	1.0	5.273755777432247	372.70636148012693
bumblebox-01_2023-10-28_09-20-03	1	2023-10-28_09-20-03	16	10	1524.5	2991.0	1551.0	3007.5	1.0	34.469189140448314	1199.5937205519856
bumblebox-01_2023-10-28_09-20-03	1	2023-10-28_09-20-03	16	12	2269.25	2027.0	2261.5	2052.5	1.0	11.853269591129697	150.31738955304127
bumblebox-01_2023-10-28_09-20-03	1	2023-10-28_09-20-03	16	15	1930.75	1632.0	1925.5	1658.5	1.0	88.2588522472392	385.42304646310146
bumblebox-01_2023-10-28_09-20-03	1	2023-10-28_09-20-03	17	4	1965.75	1888.5	1983.0	1868.5	1.0	12.727922061357855	298.9772206577322
bumblebox-01_2023-10-28_09-20-03	1	2023-10-28_09-20-03	17	6	1731.0	1310.75	1699.5	1316.0	1.0	83.75932783875477	695.7793017944381
bumblebox-01_2023-10-28_09-20-03	1	2023-10-28_09-20-03	17	7	3194.25	2131.25	3176.0	2156.0	1.0	0.25	1012.5591152152822
bumblebox-01_2023-10-28_09-20-03	1	2023-10-28_09-20-03	17	8	2352.75	1678.75	2324.0	1680.5	1.0	22.390008932557397	148.45132245584367
bumblebox-01_2023-10-28_09-20-03	1	2023-10-28_09-20-03	17	12	2273.25	2027.0	2267.5	2051.5	1.0	4.0	248.3826922423451
bumblebox-01_2023-10-28_09-20-03	1	2023-10-28_09-20-03	17	15	1949.75	1645.5	1942.5	1672.5	1.0	23.30772404161333	324.07066380480813
bumblebox-01_2023-10-28_09-20-03	1	2023-10-28_09-20-03	18	4	1976.25	1874.75	1996.0	1855.0	1.0	17.300650276795956	242.89407056140507
bumblebox-01_2023-10-28_09-20-03	1	2023-10-28_09-20-03	18	6	1654.25	1368.0	1630.5	1380.0	1.0	95.75032637020095	694.2624296190564
bumblebox-01_2023-10-28_09-20-03	1	2023-10-28_09-20-03	18	7	3194.75	2131.0	3176.5	2156.0	1.0	0.5590169943749475	1046.9234234240294
bumblebox-01_2023-10-28_09-20-03	1	2023-10-28_09-20-03	18	8	2199.25	1653.25	2168.0	1642.5	1.0	155.60366319595437	138.30487282529924
bumblebox-01_2023-10-28_09-20-03	1	2023-10-28_09-20-03	18	12	2272.25	2026.75	2266.5	2051.0	1.0	1.0307764064044151	244.87451789414297
bumblebox-01_2023-10-28_09-20-03	1	2023-10-28_09-20-03	18	15	1929.75	1695.0	1921.5	1723.5	1.0	53.387732673339855	291.11164155220956
bumblebox-01_2023-10-28_09-20-03	1	2023-10-28_09-20-03	19	4	1961.0	1904.75	1977.5	1896.5	1.0	33.6535659328993	249.44435821886668
bumblebox-01_2023-10-28_09-20-03	1	2023-10-28_09-20-03	19	6	1619.25	1381.0	1601.5	1401.0	1.0	37.33630940518894	712.5194502705797
bumblebox-01_2023-10-28_09-20-03	1	2023-10-28_09-20-03	19	7	3195.0	2130.75	3176.5	2155.5	1.0	0.3535533905932738	1055.4487139824566
bumblebox-01_2023-10-28_09-20-03	1	2023-10-28_09-20-03	19	8	2166.0	1661.25	2135.5	1652.0	1.0	34.19886694029497	147.70574750910086
bumblebox-01_2023-10-28_09-20-03	1	2023-10-28_09-20-03	19	12	2275.0	2019.25	2269.5	2044.0	1.0	7.988272654335229	228.5448267785166
bumblebox-01_2023-10-28_09-20-03	1	2023-10-28_09-20-03	19	15	1926.5	1744.5	1913.0	1771.0	1.0	49.606577184885474	271.2376117242758
bumblebox-01_2023-10-28_09-20-03	1	2023-10-28_09-20-03	20	4	1965.5	1906.75	1984.0	1905.0	1.0	4.924428900898052	225.55078034422525
bumblebox-01_2023-10-28_09-20-03	1	2023-10-28_09-20-03	20	6	1582.75	1486.25	1575.0	1508.0	1.0	111.39933796930752	686.4451364437092
bumblebox-01_2023-10-28_09-20-03	1	2023-10-28_09-20-03	20	7	3194.25	2131.0	3175.5	2155.5	1.0	0.7905694150420949	1060.7296664783264
bumblebox-01_2023-10-28_09-20-03	1	2023-10-28_09-20-03	20	8	2172.25	1610.75	2147.5	1591.5	1.0	50.88528765763244	218.60077846893012
bumblebox-01_2023-10-28_09-20-03	1	2023-10-28_09-20-03	20	12	2278.75	2016.75	2274.5	2043.5	1.0	4.5069390943299865	213.13368343340014
bumblebox-01_2023-10-28_09-20-03	1	2023-10-28_09-20-03	20	15	1870.5	1824.25	1845.5	1834.5	1.0	97.44774240586592	306.87475107480304
bumblebox-01_2023-10-28_09-20-03	1	2023-10-28_09-20-03	21	1	2514.75	1697.25	2506.5	1717.0	10.0		242.5044136196288
bumblebox-01_2023-10-28_09-20-03	1	2023-10-28_09-20-03	21	4	1968.0	1911.25	1987.5	1912.0	1.0	5.1478150704935	346.50813933441736
bumblebox-01_2023-10-28_09-20-03	1	2023-10-28_09-20-03	21	6	1671.75	1526.75	1692.5	1551.5	1.0	97.78164449425056	686.3373009133337
bumblebox-01_2023-10-28_09-20-03	1	2023-10-28_09-20-03	21	7	3194.75	2131.5	3176.0	2156.5	1.0	0.7071067811865476	953.3890617817051
bumblebox-01_2023-10-28_09-20-03	1	2023-10-28_09-20-03	21	8	2175.25	1542.5	2178.5	1526.0	1.0	68.31590224830526	291.52671940149844
bumblebox-01_2023-10-28_09-20-03	1	2023-10-28_09-20-03	21	12	2265.75	2031.25	2260.5	2056.5	1.0	19.474342094150447	226.85819496989743
bumblebox-01_2023-10-28_09-20-03	1	2023-10-28_09-20-03	22	4	1983.5	1892.75	2002.5	1871.0	1.0	24.13503677229434	208.1454027370185
bumblebox-01_2023-10-28_09-20-03	1	2023-10-28_09-20-03	22	6	1743.25	1582.25	1770.0	1592.0	1.0	90.51243008559653	530.6745003740261
bumblebox-01_2023-10-28_09-20-03	1	2023-10-28_09-20-03	22	7	3194.0	2131.25	3175.5	2156.5	1.0	0.7905694150420949	1037.6525833247636
bumblebox-01_2023-10-28_09-20-03	1	2023-10-28_09-20-03	22	8	2163.0	1615.25	2140.5	1596.0	1.0	73.77414858878413	254.54168030774227
bumblebox-01_2023-10-28_09-20-03	1	2023-10-28_09-20-03	22	12	2269.25	2034.5	2264.5	2059.0	1.0	4.7762432936357	184.0080057512595
bumblebox-01_2023-10-28_09-20-03	1	2023-10-28_09-20-03	22	15	1788.25	1954.0	1770.5	1974.5	2.0	153.62332179718027	410.9857412537435
bumblebox-01_2023-10-28_09-20-03	1	2023-10-28_09-20-03	23	1	2490.75	1888.5	2480.5	1918.0	2.0	192.75	240.81404550791638
bumblebox-01_2023-10-28_09-20-03	1	2023-10-28_09-20-03	23	6	1750.25	1577.75	1777.0	1584.5	1.0	8.32165848854662	577.9179659322093
bumblebox-01_2023-10-28_09-20-03	1	2023-10-28_09-20-03	23	7	3195.0	2131.25	3176.0	2156.5	1.0	1.0	980.5077810402911
bumblebox-01_2023-10-28_09-20-03	1	2023-10-28_09-20-03	23	8	2153.0	1631.75	2123.0	1624.0	1.0	19.29378138157474	254.21482125797115
bumblebox-01_2023-10-28_09-20-03	1	2023-10-28_09-20-03	23	12	2264.25	2034.75	2258.0	2059.0	1.0	5.006246098625197	168.94035046101007
bumblebox-01_2023-10-28_09-20-03	1	2023-10-28_09-20-03	23	15	1652.5	1934.0	1627.0	1941.5	1.0	137.2153872566776	602.2716617224233
bumblebox-01_2023-10-28_09-20-03	1	2023-10-28_09-20-03	24	1	2478.75	1923.5	2467.5	1946.5	1.0	37.0	399.43755500899323
bumblebox-01_2023-10-28_09-20-03	1	2023-10-28_09-20-03	24	3	1468.25	1626.75	1470.0	1657.5	11.0		654.6642276591585
bumblebox-01_2023-10-28_09-20-03	1	2023-10-28_09-20-03	24	4	1974.75	1907.0	1994.0	1886.5	2.0	16.721991508190644	137.65837824688515
bumblebox-01_2023-10-28_09-20-03	1	2023-10-28_09-20-03	24	6	1763.0	1566.0	1789.5	1572.5	1.0	17.338540884399702	421.34956283537605
bumblebox-01_2023-10-28_09-20-03	1	2023-10-28_09-20-03	24	7	3194.75	2131.25	3175.5	2156.0	1.0	0.25	1144.6359824095007
bumblebox-01_2023-10-28_09-20-03	1	2023-10-28_09-20-03	24	8	2059.5	1637.0	2032.0	1637.5	1.0	93.64727705598278	197.09297704779462
bumblebox-01_2023-10-28_09-20-03	1	2023-10-28_09-20-03	24	12	2264.75	2033.5	2259.5	2057.5	1.0	1.346291201783626	266.9330166007242
bumblebox-01_2023-10-28_09-20-03	1	2023-10-28_09-20-03	24	15	1516.25	1828.75	1489.0	1820.0	1.0	172.16743304121138	573.757680538189
bumblebox-01_2023-10-28_09-20-03	1	2023-10-28_09-20-03	25	4	1965.5	1900.25	1980.5	1877.5	1.0	11.450982490598786	152.28199171274304
bumblebox-01_2023-10-28_09-20-03	1	2023-10-28_09-20-03	25	6	1762.0	1565.5	1788.5	1571.5	1.0	1.118033988749895	471.30249574981025
bumblebox-01_2023-10-28_09-20-03	1	2023-10-28_09-20-03	25	7	3193.75	2131.5	3175.0	2156.5	1.0	1.0307764064044151	1107.508862267025
bumblebox-01_2023-10-28_09-20-03	1	2023-10-28_09-20-03	25	12	2258.0	1995.0	2269.0	2023.0	1.0	39.087242164164	184.8596562260139
bumblebox-01_2023-10-28_09-20-03	1	2023-10-28_09-20-03	25	15	1400.5	1791.25	1370.0	1789.0	1.0	121.67297358082443	720.5348048498419
bumblebox-01_2023-10-28_09-20-03	1	2023-10-28_09-20-03	26	2	2410.25	1521.5	2391.0	1527.0	26.0		436.1013693360004
bumblebox-01_2023-10-28_09-20-03	1	2023-10-28_09-20-03	26	3	1429.0	1497.25	1418.5	1510.5	2.0	135.31745083321664	693.042781647625
bumblebox-01_2023-10-28_09-20-03	1	2023-10-28_09-20-03	26	4	1987.5	1904.0	2004.5	1895.5	1.0	22.31731390647181	142.03766746744282
bumblebox-01_2023-10-28_09-20-03	1	2023-10-28_09-20-03	26	6	1772.5	1592.0	1791.5	1602.5	1.0	28.50438562747845	345.3637612011724
bumblebox-01_2023-10-28_09-20-03	1	2023-10-28_09-20-03	26	7	3194.5	2131.0	3176.0	2156.0	1.0	0.9013878188659973	1186.2005306775038
bumblebox-01_2023-10-28_09-20-03	1	2023-10-28_09-20-03	26	12	2247.0	1938.25	2267.5	1963.0	1.0	57.80624966212564	242.95519291693708
bumblebox-01_2023-10-28_09-20-03	1	2023-10-28_09-20-03	26	15	1384.25	1892.0	1363.0	1912.5	1.0	102.05207004269928	685.3036949679571
bumblebox-01_2023-10-28_09-20-03	1	2023-10-28_09-20-03	27	2	2352.25	1515.5	2330.0	1523.0	1.0	58.309518948453004	370.035596260684
bumblebox-01_2023-10-28_09-20-03	1	2023-10-28_09-20-03	27	6	1789.75	1583.75	1809.5	1597.0	1.0	19.121323175972943	487.1064616693153
bumblebox-01_2023-10-28_09-20-03	1	2023-10-28_09-20-03	27	7	3194.25	2131.5	3176.0	2156.5	1.0	0.5590169943749475	1036.0591404451773
bumblebox-01_2023-10-28_09-20-03	1	2023-10-28_09-20-03	27	12	2248.0	1907.25	2255.0	1939.5	1.0	31.016124838541646	75.84090255264626
bumblebox-01_2023-10-28_09-20-03	1	2023-10-28_09-20-03	27	15	1399.75	2118.5	1395.0	2148.5	1.0	227.0297337354735	840.6453131374731
bumblebox-01_2023-10-28_09-20-03	1	2023-10-28_09-20-03	28	2	2284.0	1448.0	2258.0	1447.5	1.0	95.99121053513181	442.2998365454856
bumblebox-01_2023-10-28_09-20-03	1	2023-10-28_09-20-03	28	3	1422.25	1499.0	1408.5	1517.5	2.0	6.9731628404906765	708.0506015368779
bumblebox-01_2023-10-28_09-20-03	1	2023-10-28_09-20-03	28	4	1979.0	1926.5	2001.5	1943.5	2.0	24.052026941611388	125.31703672636672
bumblebox-01_2023-10-28_09-20-03	1	2023-10-28_09-20-03	28	6	1796.0	1488.25	1827.5	1478.0	1.0	95.704297186699	421.8442638085331
bumblebox-01_2023-10-28_09-20-03	1	2023-10-28_09-20-03	28	7	3194.5	2131.0	3176.0	2156.0	1.0	0.5590169943749475	1183.7245407041733
bumblebox-01_2023-10-28_09-20-03	1	2023-10-28_09-20-03	28	12	2245.0	1927.75	2246.0	1959.5	1.0	20.71834935510066	219.72916132533408
bumblebox-01_2023-10-28_09-20-03	1	2023-10-28_09-20-03	28	15	1438.0	2348.25	1446.0	2378.5	1.0	232.91226889109984	806.7225651944276
bumblebox-01_2023-10-28_09-20-03	1	2023-10-28_09-20-03	29	3	1421.75	1552.0	1408.0	1574.5	1.0	53.002358438092166	728.4852673336794
bumblebox-01_2023-10-28_09-20-03	1	2023-10-28_09-20-03	29	4	1992.0	1950.5	2017.0	1965.5	1.0	27.294688127912362	46.31609391513452
bumblebox-01_2023-10-28_09-20-03	1	2023-10-28_09-20-03	29	6	1844.0	1423.0	1875.0	1411.0	1.0	81.00347214780363	553.3225526058218
bumblebox-01_2023-10-28_09-20-03	1	2023-10-28_09-20-03	29	7	3194.75	2131.25	3176.5	2156.0	1.0	0.3535533905932738	1172.7988484343293
bumblebox-01_2023-10-28_09-20-03	1	2023-10-28_09-20-03	29	12	2265.25	2010.5	2266.0	2037.5	1.0	85.19169560467734	238.0767412458054
bumblebox-01_2023-10-28_09-20-03	1	2023-10-28_09-20-03	29	15	1506.75	2581.25	1515.0	2608.5	1.0	242.9311888169158	831.2603716980351
bumblebox-01_2023-10-28_09-20-03	1	2023-10-28_09-20-03	30	3	1420.75	1545.25	1404.5	1567.0	1.0	6.823672031978091	842.7097063845259
bumblebox-01_2023-10-28_09-20-03	1	2023-10-28_09-20-03	30	4	1999.5	1951.5	2026.0	1962.0	1.0	7.566372975210778	163.457091199083
bumblebox-01_2023-10-28_09-20-03	1	2023-10-28_09-20-03	30	6	1948.75	1444.0	1978.5	1452.0	1.0	106.8342758668771	670.89094356927
bumblebox-01_2023-10-28_09-20-03	1	2023-10-28_09-20-03	30	7	3194.5	2131.25	3176.0	2156.0	1.0	0.25	1146.2118497868694
bumblebox-01_2023-10-28_09-20-03	1	2023-10-28_09-20-03	30	10	1972.0	2999.25	1988.5	2975.0	14.0		895.0995341415434
bumblebox-01_2023-10-28_09-20-03	1	2023-10-28_09-20-03	30	12	2264.25	2021.0	2264.0	2047.5	1.0	10.547511554864494	232.38448962959689
bumblebox-01_2023-10-28_09-20-03	1	2023-10-28_09-20-03	30	15	1540.0	2659.75	1544.0	2689.0	1.0	85.25146626305028	750.7779519693323
bumblebox-01_2023-10-28_09-20-03	1	2023-10-28_09-20-03	31	1	2484.75	1922.25	2473.0	1943.5	7.0	6.128825336065631	407.8131702018993
bumblebox-01_2023-10-28_09-20-03	1	2023-10-28_09-20-03	31	3	1381.25	1533.75	1357.0	1547.0	1.0	41.140004861448425	865.4538139105667
bumblebox-01_2023-10-28_09-20-03	1	2023-10-28_09-20-03	31	4	1994.0	1925.5	2020.0	1928.0	1.0	26.575364531836623	141.8038986735286
bumblebox-01_2023-10-28_09-20-03	1	2023-10-28_09-20-03	31	6	1976.5	1456.25	2005.0	1459.0	1.0	30.333562270198335	583.941247388155
bumblebox-01_2023-10-28_09-20-03	1	2023-10-28_09-20-03	31	7	3194.75	2131.5	3176.5	2156.5	1.0	0.3535533905932738	1108.4039162292531
bumblebox-01_2023-10-28_09-20-03	1	2023-10-28_09-20-03	31	8	2007.0	1597.25	2029.5	1616.0	7.0	65.85068336775254	439.70314147553773
bumblebox-01_2023-10-28_09-20-03	1	2023-10-28_09-20-03	31	10	1965.75	2993.5	1976.5	2968.0	1.0	8.492643875731515	972.778076416605
bumblebox-01_2023-10-28_09-20-03	1	2023-10-28_09-20-03	31	12	2265.25	2024.75	2268.5	2049.0	1.0	3.881043674065006	174.18675677148315
bumblebox-01_2023-10-28_09-20-03	1	2023-10-28_09-20-03	31	15	1550.75	2674.75	1558.5	2704.0	1.0	18.454335533960577	842.1392228598621
bumblebox-01_2023-10-28_09-20-03	1	2023-10-28_09-20-03	32	1	2481.75	1924.75	2469.5	1947.5	1.0	3.905124837953327	396.5265051546029
bumblebox-01_2023-10-28_09-20-03	1	2023-10-28_09-20-03	32	3	1376.5	1526.25	1347.0	1533.0	1.0	8.877640452282352	869.4342420416672
bumblebox-01_2023-10-28_09-20-03	1	2023-10-28_09-20-03	32	4	1997.5	1934.25	2023.5	1942.0	1.0	9.424038412485382	127.01535826256584
bumblebox-01_2023-10-28_09-20-03	1	2023-10-28_09-20-03	32	6	1989.0	1371.25	2017.0	1355.0	1.0	85.91420138719792	652.4359790739039
bumblebox-01_2023-10-28_09-20-03	1	2023-10-28_09-20-03	32	7	3194.25	2131.75	3175.5	2156.5	1.0	0.5590169943749475	1104.8336689098453
bumblebox-01_2023-10-28_09-20-03	1	2023-10-28_09-20-03	32	8	2034.25	1572.25	2059.0	1590.0	1.0	36.98056922222804	446.899276945676
bumblebox-01_2023-10-28_09-20-03	1	2023-10-28_09-20-03	32	10	1980.25	2965.5	1988.0	2938.0	1.0	31.531730050855124	957.5577578234647
bumblebox-01_2023-10-28_09-20-03	1	2023-10-28_09-20-03	32	12	2252.75	2027.5	2254.0	2052.5	1.0	12.798925736170204	157.64190648115203
bumblebox-01_2023-10-28_09-20-03	1	2023-10-28_09-20-03	32	15	1554.25	2680.75	1564.0	2709.5	1.0	6.946221994724902	858.1409443682517
bumblebox-01_2023-10-28_09-20-03	1	2023-10-28_09-20-03	33	1	2479.75	1926.5	2466.5	1950.5	1.0	2.6575364531836625	374.20695671061145
bumblebox-01_2023-10-28_09-20-03	1	2023-10-28_09-20-03	33	3	1363.5	1472.75	1335.0	1460.0	1.0	55.056788863863105	915.5202751596465
bumblebox-01_2023-10-28_09-20-03	1	2023-10-28_09-20-03	33	4	2005.25	1943.0	2032.0	1957.5	1.0	11.68866972756096	121.12590697082987
bumblebox-01_2023-10-28_09-20-03	1	2023-10-28_09-20-03	33	6	2110.25	1259.75	2119.0	1248.0	1.0	164.72344247252727	739.2816374739555
bumblebox-01_2023-10-28_09-20-03	1	2023-10-28_09-20-03	33	7	3194.25	2131.5	3176.0	2156.5	1.0	0.25	1089.6932987494722
bumblebox-01_2023-10-28_09-20-03	1	2023-10-28_09-20-03	33	8	2057.5	1552.75	2082.5	1572.0	1.0	30.344892486215866	449.671159855925
bumblebox-01_2023-10-28_09-20-03	1	2023-10-28_09-20-03	33	10	2019.25	2978.25	2036.0	2953.0	1.0	41.03123809976979	983.6654131673678
bumblebox-01_2023-10-28_09-20-03	1	2023-10-28_09-20-03	33	12	2248.25	2027.25	2250.0	2052.5	1.0	4.5069390943299865	138.51666789217342
bumblebox-01_2023-10-28_09-20-03	1	2023-10-28_09-20-03	33	15	1535.75	2699.5	1529.5	2729.5	1.0	26.34032080290595	907.4481385888644
bumblebox-01_2023-10-28_09-20-03	1	2023-10-28_09-20-03	34	1	2469.5	1939.5	2453.0	1962.0	1.0	16.554833131143305	386.7268117846563
bumblebox-01_2023-10-28_09-20-03	1	2023-10-28_09-20-03	34	3	1320.5	1417.75	1294.0	1404.0	1.0	69.81403870282824	1013.2648586762125
bumblebox-01_2023-10-28_09-20-03	1	2023-10-28_09-20-03	34	4	2003.25	1950.0	2027.0	1965.5	1.0	7.280109889280518	149.6817000442105
bumblebox-01_2023-10-28_09-20-03	1	2023-10-28_09-20-03	34	6	2061.25	1263.75	2070.0	1237.5	1.0	49.16299421312742	799.2295521019759
bumblebox-01_2023-10-28_09-20-03	1	2023-10-28_09-20-03	34	7	3194.75	2131.25	3176.5	2156.0	1.0	0.5590169943749475	1094.293066071939
bumblebox-01_2023-10-28_09-20-03	1	2023-10-28_09-20-03	34	10	2034.5	2964.75	2052.5	2939.0	1.0	20.36694626103776	905.4126746009938
bumblebox-01_2023-10-28_09-20-03	1	2023-10-28_09-20-03	34	12	2234.25	2026.5	2234.5	2051.0	1.0	14.020074892809953	136.27368630122618
bumblebox-01_2023-10-28_09-20-03	1	2023-10-28_09-20-03	34	15	1503.25	2801.75	1498.5	2832.0	1.0	107.29078478601971	952.1851852203567
bumblebox-01_2023-10-28_09-20-03	1	2023-10-28_09-20-03	35	3	1281.5	1397.25	1253.5	1387.5	1.0	44.05961870012041	1021.6370578934694
bumblebox-01_2023-10-28_09-20-03	1	2023-10-28_09-20-03	35	4	2007.25	1951.0	2030.5	1969.5	1.0	4.123105625617661	135.39008268627313
bumblebox-01_2023-10-28_09-20-03	1	2023-10-28_09-20-03	35	6	1989.75	1159.0	1977.5	1141.5	1.0	126.82591415006635	924.8931653693514
bumblebox-01_2023-10-28_09-20-03	1	2023-10-28_09-20-03	35	7	3194.75	2132.0	3176.5	2157.0	1.0	0.75	1156.6280777346199
bumblebox-01_2023-10-28_09-20-03	1	2023-10-28_09-20-03	35	10	2072.0	2971.75	2092.5	2948.5	1.0	38.14773912042495	889.7841187958036
bumblebox-01_2023-10-28_09-20-03	1	2023-10-28_09-20-03	35	12	2242.0	2027.5	2244.0	2051.5	1.0	7.814249804043892	210.16515917880653
bumblebox-01_2023-10-28_09-20-03	1	2023-10-28_09-20-03	35	15	1487.0	2939.5	1499.5	2968.0	1.0	138.7051729388634	1019.4252063175161
bumblebox-01_2023-10-28_09-20-03	1	2023-10-28_09-20-03	36	3	1245.75	1368.5	1217.0	1359.0	1.0	45.87619208260424	1118.5044166206944
bumblebox-01_2023-10-28_09-20-03	1	2023-10-28_09-20-03	36	7	3195.0	2131.5	3176.5	2156.5	1.0	0.5590169943749475	1034.849526501317
bumblebox-01_2023-10-28_09-20-03	1	2023-10-28_09-20-03	36	8	2065.0	1555.0	2085.5	1578.5	3.0	7.830229881682913	457.54824062605684
bumblebox-01_2023-10-28_09-20-03	1	2023-10-28_09-20-03	36	10	2088.5	2920.75	2104.0	2894.5	1.0	53.60270515561691	923.5171925849567
bumblebox-01_2023-10-28_09-20-03	1	2023-10-28_09-20-03	36	12	2248.0	2027.75	2251.0	2051.5	1.0	6.005206074732157	84.0232408325222
bumblebox-01_2023-10-28_09-20-03	1	2023-10-28_09-20-03	37	3	1197.0	1338.75	1169.5	1328.0	1.0	57.110638238422794	1144.6667940691054
bumblebox-01_2023-10-28_09-20-03	1	2023-10-28_09-20-03	37	7	3194.0	2131.25	3175.5	2156.0	1.0	1.0307764064044151	1067.0123723639656
bumblebox-01_2023-10-28_09-20-03	1	2023-10-28_09-20-03	37	8	2064.75	1547.0	2084.5	1567.5	1.0	8.00390529679106	452.13598003747103
bumblebox-01_2023-10-28_09-20-03	1	2023-10-28_09-20-03	37	10	2131.75	2880.75	2148.0	2855.5	1.0	58.91148020547438	887.2597836096884
bumblebox-01_2023-10-28_09-20-03	1	2023-10-28_09-20-03	37	11	1982.0	2037.0	1956.5	2026.0			159.94558536507887
bumblebox-01_2023-10-28_09-20-03	1	2023-10-28_09-20-03	37	12	2246.0	2026.25	2248.5	2050.0	1.0	2.5	114.85165552911204
bumblebox-01_2023-10-28_09-20-03	1	2023-10-28_09-20-03	38	3	1169.75	1368.75	1139.5	1369.0	1.0	40.52853932724445	1166.4642696461435
bumblebox-01_2023-10-28_09-20-03	1	2023-10-28_09-20-03	38	7	3194.0	2131.5	3175.5	2156.5	1.0	0.25	1049.0489227681953
bumblebox-01_2023-10-28_09-20-03	1	2023-10-28_09-20-03	38	8	2132.25	1567.0	2160.0	1583.5	1.0	70.40063920164361	428.5043473460268
bumblebox-01_2023-10-28_09-20-03	1	2023-10-28_09-20-03	38	10	2202.0	2818.0	2221.0	2795.0	1.0	94.19461237247064	824.4474517484086
bumblebox-01_2023-10-28_09-20-03	1	2023-10-28_09-20-03	38	11	1978.25	2065.75	1963.5	2082.5	1.0	28.993533761858004	189.3557516803872
bumblebox-01_2023-10-28_09-20-03	1	2023-10-28_09-20-03	38	12	2247.0	2018.75	2248.5	2043.0	1.0	7.566372975210778	96.11612262143007
bumblebox-01_2023-10-28_09-20-03	1	2023-10-28_09-20-03	39	1	2485.0	1915.75	2471.5	1935.0	5.0	28.360403734784878	280.413042652791
bumblebox-01_2023-10-28_09-20-03	1	2023-10-28_09-20-03	39	3	1138.0	1390.5	1108.5	1395.0	1.0	38.48538683708402	1236.0720771245253
bumblebox-01_2023-10-28_09-20-03	1	2023-10-28_09-20-03	39	7	3194.5	2132.0	3176.0	2157.0	1.0	0.7071067811865476	987.9486690633688
bumblebox-01_2023-10-28_09-20-03	1	2023-10-28_09-20-03	39	8	2205.75	1611.75	2226.5	1636.5	1.0	86.0512202121504	383.5674663934757
bumblebox-01_2023-10-28_09-20-03	1	2023-10-28_09-20-03	39	10	2283.75	2791.25	2308.0	2773.5	1.0	86.01526027397696	798.9431196389187
bumblebox-01_2023-10-28_09-20-03	1	2023-10-28_09-20-03	39	11	1949.5	2114.25	1937.0	2136.5	1.0	56.380958665138	291.9560440077462
bumblebox-01_2023-10-28_09-20-03	1	2023-10-28_09-20-03	39	12	2256.0	2010.75	2254.0	2040.0	1.0	12.041594578792296	42.85744047515724
bumblebox-01_2023-10-28_09-20-03	1	2023-10-28_09-20-03	40	1	2509.0	1887.25	2498.5	1914.0	1.0	37.259227045122664	295.41760695666056
bumblebox-01_2023-10-28_09-20-03	1	2023-10-28_09-20-03	40	3	1144.0	1379.25	1113.5	1381.5	1.0	12.75	1247.1166996315942
bumblebox-01_2023-10-28_09-20-03	1	2023-10-28_09-20-03	40	7	3194.5	2131.75	3176.0	2156.5	1.0	0.25	973.2388260339802
bumblebox-01_2023-10-28_09-20-03	1	2023-10-28_09-20-03	40	8	2242.75	1623.75	2268.5	1646.0	1.0	38.897300677553446	365.66548921110945
bumblebox-01_2023-10-28_09-20-03	1	2023-10-28_09-20-03	40	10	2355.5	2745.0	2380.0	2726.5	1.0	85.36465896376556	765.8146805853228
bumblebox-01_2023-10-28_09-20-03	1	2023-10-28_09-20-03	40	11	1943.75	2133.25	1939.0	2156.5	1.0	19.851007531105317	321.99378875996973
bumblebox-01_2023-10-28_09-20-03	1	2023-10-28_09-20-03	40	12	2232.75	2024.5	2227.5	2053.5	1.0	27.011571594411162	35.26418154445102
bumblebox-01_2023-10-28_09-20-03	1	2023-10-28_09-20-03	41	1	2460.0	1954.5	2436.0	1978.0	1.0	83.20794733677788	237.2939587338087
bumblebox-01_2023-10-28_09-20-03	1	2023-10-28_09-20-03	41	3	1144.25	1364.75	1114.0	1359.0	1.0	14.502155012273176	1245.1198113942942
bumblebox-01_2023-10-28_09-20-03	1	2023-10-28_09-20-03	41	4	1955.5	1903.5	1971.5	1905.5	6.0	70.24466171888082	280.7809717583485
bumblebox-01_2023-10-28_09-20-03	1	2023-10-28_09-20-03	41	7	3194.5	2131.75	3176.5	2156.5	1.0	0.0	981.176024779225
bumblebox-01_2023-10-28_09-20-03	1	2023-10-28_09-20-03	41	8	2341.75	1646.0	2360.0	1673.0	1.0	101.46951512646545	357.6307466879246
bumblebox-01_2023-10-28_09-20-03	1	2023-10-28_09-20-03	41	10	2456.75	2727.0	2485.0	2717.0	1.0	102.83755393823795	778.5629797752797
bumblebox-01_2023-10-28_09-20-03	1	2023-10-28_09-20-03	41	11	1995.75	2117.75	2007.5	2141.5	1.0	54.26094359666076	265.0723976134869
bumblebox-01_2023-10-28_09-20-03	1	2023-10-28_09-20-03	41	12	2247.75	2025.75	2251.0	2053.5	1.0	15.051993223490369	47.88137400453855
bumblebox-01_2023-10-28_09-20-03	1	2023-10-28_09-20-03	42	3	1143.5	1362.0	1113.0	1356.0	1.0	2.850438562747845	1268.4750591534878
bumblebox-01_2023-10-28_09-20-03	1	2023-10-28_09-20-03	42	7	3194.75	2131.25	3176.0	2156.5	1.0	0.5590169943749475	963.8587901560638
bumblebox-01_2023-10-28_09-20-03	1	2023-10-28_09-20-03	42	8	2259.5	1585.5	2276.0	1610.5	1.0	102.10441959092663	414.92270448174366
bumblebox-01_2023-10-28_09-20-03	1	2023-10-28_09-20-03	42	10	2557.0	2723.25	2584.5	2713.0	1.0	100.32011263949019	789.7588876957602
bumblebox-01_2023-10-28_09-20-03	1	2023-10-28_09-20-03	42	11	2051.0	2178.0	2049.5	2206.5	1.0	81.74732411522716	259.562325260128
bumblebox-01_2023-10-28_09-20-03	1	2023-10-28_09-20-03	42	12	2233.5	2019.75	2240.5	2047.0	1.0	15.461646096066227	20.793044376532443
bumblebox-01_2023-10-28_09-20-03	1	2023-10-28_09-20-03	43	3	1153.75	1348.5	1125.0	1335.5	1.0	16.95029498268393	1310.5976305619868
bumblebox-01_2023-10-28_09-20-03	1	2023-10-28_09-20-03	43	7	3194.75	2131.75	3176.5	2156.5	1.0	0.5	1006.0310441207536
bumblebox-01_2023-10-28_09-20-03	1	2023-10-28_09-20-03	43	8	2266.75	1646.25	2268.5	1678.5	1.0	61.18108367788201	511.9846861748415
bumblebox-01_2023-10-28_09-20-03	1	2023-10-28_09-20-03	43	10	2628.5	2704.25	2657.0	2695.0	1.0	73.98141658551829	705.6115174232973
bumblebox-01_2023-10-28_09-20-03	1	2023-10-28_09-20-03	43	11	1957.25	2242.0	1938.5	2261.5	1.0	113.5123891916649	248.44237464733797
bumblebox-01_2023-10-28_09-20-03	1	2023-10-28_09-20-03	43	12	2246.75	2034.5	2252.0	2060.0	1.0	19.827380058898353	131.2127741183636
bumblebox-01_2023-10-28_09-20-03	1	2023-10-28_09-20-03	43	15	1874.75	2958.75	1896.0	2936.0	8.0	388.2275428147776	865.5014840412183
bumblebox-01_2023-10-28_09-20-03	1	2023-10-28_09-20-03	44	3	1155.25	1345.5	1126.5	1332.0	1.0	3.3541019662496847	1280.1789721040118
bumblebox-01_2023-10-28_09-20-03	1	2023-10-28_09-20-03	44	4	1988.5	1936.75	2009.5	1958.0	3.0	46.8461577933559	294.36507578091914
bumblebox-01_2023-10-28_09-20-03	1	2023-10-28_09-20-03	44	7	3194.5	2131.25	3176.0	2156.0	1.0	0.5590169943749475	1096.9572401549638
bumblebox-01_2023-10-28_09-20-03	1	2023-10-28_09-20-03	44	8	2243.0	1636.5	2236.5	1667.0	1.0	25.673429844880484	590.0691219449121
bumblebox-01_2023-10-28_09-20-03	1	2023-10-28_09-20-03	44	9	1585.75	2739.5	1587.0	2727.5			739.0119947572312
bumblebox-01_2023-10-28_09-20-03	1	2023-10-28_09-20-03	44	10	2664.0	2761.25	2694.0	2764.5	1.0	67.15094936037762	789.0945007873514
bumblebox-01_2023-10-28_09-20-03	1	2023-10-28_09-20-03	44	11	1928.5	2337.0	1916.5	2362.0	1.0	99.25503765552658	214.21234741244638
bumblebox-01_2023-10-28_09-20-03	1	2023-10-28_09-20-03	44	12	2264.0	2036.75	2268.5	2062.0	1.0	17.396120257114802	237.6658907316823
bumblebox-01_2023-10-28_09-20-03	1	2023-10-28_09-20-03	44	15	1879.25	2957.0	1897.0	2931.5	1.0	4.828301978956992	779.9272085376198
bumblebox-01_2023-10-28_09-20-03	1	2023-10-28_09-20-03	45	3	1155.0	1344.75	1126.5	1331.0	1.0	0.7905694150420949	1313.2257492992014
bumblebox-01_2023-10-28_09-20-03	1	2023-10-28_09-20-03	45	7	3194.5	2131.75	3176.0	2156.5	1.0	0.5	1017.0033944568397
bumblebox-01_2023-10-28_09-20-03	1	2023-10-28_09-20-03	45	8	2204.25	1617.0	2189.0	1643.0	1.0	43.3798628398016	551.6181495456465
bumblebox-01_2023-10-28_09-20-03	1	2023-10-28_09-20-03	45	10	2649.5	2815.5	2676.0	2829.5	1.0	56.154363143036356	800.895627483662
bumblebox-01_2023-10-28_09-20-03	1	2023-10-28_09-20-03	45	11	1920.25	2369.5	1912.5	2392.0	1.0	33.530769451356164	327.2781321220625
bumblebox-01_2023-10-28_09-20-03	1	2023-10-28_09-20-03	45	12	2268.25	2029.0	2272.0	2055.0	1.0	8.838834764831844	165.65113097675342
bumblebox-01_2023-10-28_09-20-03	1	2023-10-28_09-20-03	45	15	1855.25	2868.5	1867.0	2843.0	1.0	91.69651029346755	771.3365330346267
bumblebox-01_2023-10-28_09-20-03	1	2023-10-28_09-20-03	46	3	1155.0	1347.0	1127.5	1333.0	1.0	2.25	1270.9795392521198
bumblebox-01_2023-10-28_09-20-03	1	2023-10-28_09-20-03	46	4	2003.0	1944.0	2028.5	1959.0	2.0	16.211492836873475	279.1418203426308
bumblebox-01_2023-10-28_09-20-03	1	2023-10-28_09-20-03	46	7	3194.5	2132.0	3176.0	2157.0	1.0	0.25	1108.9827622534576
bumblebox-01_2023-10-28_09-20-03	1	2023-10-28_09-20-03	46	8	2139.75	1641.5	2115.5	1664.5	1.0	68.99637671646244	570.6342563107378
bumblebox-01_2023-10-28_09-20-03	1	2023-10-28_09-20-03	46	9	1584.5	2756.75	1615.5	2749.0	2.0	17.295230556427978	743.5807204390401
bumblebox-01_2023-10-28_09-20-03	1	2023-10-28_09-20-03	46	10	2650.5	2830.25	2678.0	2838.5	1.0	14.783859441972519	837.3030342366944
bumblebox-01_2023-10-28_09-20-03	1	2023-10-28_09-20-03	46	11	1911.25	2368.75	1903.5	2388.0	1.0	9.031195934094221	237.8914383069577
bumblebox-01_2023-10-28_09-20-03	1	2023-10-28_09-20-03	46	12	2264.5	2038.75	2266.0	2064.0	1.0	10.44629120788809	245.60957959008803
bumblebox-01_2023-10-28_09-20-03	1	2023-10-28_09-20-03	46	15	1891.25	2829.25	1891.5	2812.5	1.0	53.25938884365836	650.0157073125897
bumblebox-01_2023-10-28_09-20-03	1	2023-10-28_09-20-03	47	3	1160.0	1349.25	1132.0	1336.0	1.0	5.482928049865327	1298.3366349210535
bumblebox-01_2023-10-28_09-20-03	1	2023-10-28_09-20-03	47	7	3194.5	2132.0	3176.0	2156.5	1.0	0.0	1093.731772169541
bumblebox-01_2023-10-28_09-20-03	1	2023-10-28_09-20-03	47	8	2171.75	1649.5	2168.0	1681.0	1.0	32.984845004941285	592.6929950051081
bumblebox-01_2023-10-28_09-20-03	1	2023-10-28_09-20-03	47	9	1632.5	2758.25	1662.0	2749.0	1.0	48.023431780746364	703.050664126082
bumblebox-01_2023-10-28_09-20-03	1	2023-10-28_09-20-03	47	10	2635.25	2779.25	2665.0	2775.0	1.0	53.231217344712306	756.6474794797938
bumblebox-01_2023-10-28_09-20-03	1	2023-10-28_09-20-03	47	11	1905.25	2368.5	1899.5	2386.5	1.0	6.005206074732157	239.1231744898955
bumblebox-01_2023-10-28_09-20-03	1	2023-10-28_09-20-03	47	12	2252.25	2048.5	2251.5	2071.5	1.0	15.656468311851176	239.8125936603935
bumblebox-01_2023-10-28_09-20-03	1	2023-10-28_09-20-03	47	15	1896.25	2823.0	1895.0	2809.0	1.0	8.00390529679106	620.9554523700754
bumblebox-01_2023-10-28_09-20-03	1	2023-10-28_09-20-03	48	3	1165.25	1347.25	1137.5	1333.0	1.0	5.618051263561058	1196.229745126328
bumblebox-01_2023-10-28_09-20-03	1	2023-10-28_09-20-03	48	4	1970.0	1905.75	1984.0	1898.0	2.0	50.51794235714673	244.02464655235136
bumblebox-01_2023-10-28_09-20-03	1	2023-10-28_09-20-03	48	5	1910.75	1495.25	1902.0	1463.5			652.4104368608768
bumblebox-01_2023-10-28_09-20-03	1	2023-10-28_09-20-03	48	7	3194.25	2131.75	3176.0	2157.0	1.0	0.3535533905932738	1122.1834311399364
bumblebox-01_2023-10-28_09-20-03	1	2023-10-28_09-20-03	48	8	2223.0	1656.75	2240.5	1686.0	1.0	51.76026468247627	494.2567937064701
bumblebox-01_2023-10-28_09-20-03	1	2023-10-28_09-20-03	48	9	1609.75	2777.0	1629.0	2753.5	1.0	29.480926037015866	797.3233758174908
bumblebox-01_2023-10-28_09-20-03	1	2023-10-28_09-20-03	48	10	2607.75	2713.25	2633.5	2697.5	1.0	71.5	793.8311710464639
bumblebox-01_2023-10-28_09-20-03	1	2023-10-28_09-20-03	48	11	1908.0	2376.5	1901.5	2396.5	1.0	8.459462157844316	298.2807664349143
bumblebox-01_2023-10-28_09-20-03	1	2023-10-28_09-20-03	48	12	2245.0	2048.75	2243.0	2071.5	1.0	7.254309064273454	189.97072965328127
bumblebox-01_2023-10-28_09-20-03	1	2023-10-28_09-20-03	48	15	1887.0	2821.75	1890.0	2809.0	1.0	9.334077351297235	718.5921500580143
bumblebox-01_2023-10-28_09-20-03	1	2023-10-28_09-20-03	49	3	1163.75	1345.0	1135.5	1331.0	1.0	2.704163456597992	1194.7261393829967
bumblebox-01_2023-10-28_09-20-03	1	2023-10-28_09-20-03	49	4	1972.5	1829.25	1980.5	1803.0	1.0	76.54083877251412	301.87118217047487
bumblebox-01_2023-10-28_09-20-03	1	2023-10-28_09-20-03	49	5	1911.75	1454.0	1897.0	1424.0	1.0	41.26211943174999	678.4646255516939
bumblebox-01_2023-10-28_09-20-03	1	2023-10-28_09-20-03	49	7	3194.75	2131.5	3176.5	2156.5	1.0	0.5590169943749475	1114.4608104931283
bumblebox-01_2023-10-28_09-20-03	1	2023-10-28_09-20-03	49	8	2277.0	1673.75	2287.0	1705.0	1.0	56.61271941887264	479.5214652390444
bumblebox-01_2023-10-28_09-20-03	1	2023-10-28_09-20-03	49	9	1647.75	2773.0	1675.0	2755.5	1.0	38.2099463490856	790.7568198409672
bumblebox-01_2023-10-28_09-20-03	1	2023-10-28_09-20-03	49	10	2584.25	2651.5	2604.0	2628.0	1.0	66.07051157664817	738.7607008531246
bumblebox-01_2023-10-28_09-20-03	1	2023-10-28_09-20-03	49	11	1906.75	2373.25	1903.0	2394.0	1.0	3.48209706929603	314.4467929952537
bumblebox-01_2023-10-28_09-20-03	1	2023-10-28_09-20-03	49	12	2251.5	2052.5	2254.5	2074.5	1.0	7.504165509901817	180.80202743608834
bumblebox-01_2023-10-28_09-20-03	1	2023-10-28_09-20-03	49	15	1894.75	2827.75	1894.5	2815.0	1.0	9.80114789195633	740.2765264581876
bumblebox-01_2023-10-28_09-20-03	1	2023-10-28_09-20-03	50	3	1165.5	1347.0	1137.5	1333.0	1.0	2.6575364531836625	1182.49412287123
bumblebox-01_2023-10-28_09-20-03	1	2023-10-28_09-20-03	50	4	1979.0	1779.25	1989.5	1752.0	1.0	50.42072986381692	329.5817813912049
bumblebox-01_2023-10-28_09-20-03	1	2023-10-28_09-20-03	50	5	1912.0	1437.75	1895.0	1408.0	1.0	16.251922963145006	676.1441603866738
bumblebox-01_2023-10-28_09-20-03	1	2023-10-28_09-20-03	50	7	3195.0	2131.75	3176.5	2156.5	1.0	0.3535533905932738	1111.6244085234007
bumblebox-01_2023-10-28_09-20-03	1	2023-10-28_09-20-03	50	8	2299.5	1644.25	2308.0	1676.0	1.0	37.1012129181783	496.52950629846765
bumblebox-01_2023-10-28_09-20-03	1	2023-10-28_09-20-03	50	9	1644.75	2752.5	1658.5	2727.5	1.0	20.71834935510066	793.5894329721131
bumblebox-01_2023-10-28_09-20-03	1	2023-10-28_09-20-03	50	10	2590.5	2568.5	2606.0	2542.0	1.0	83.23498363068259	695.5937935497988
bumblebox-01_2023-10-28_09-20-03	1	2023-10-28_09-20-03	50	11	1908.25	2371.0	1905.0	2390.5	1.0	2.704163456597992	330.11151619566374
bumblebox-01_2023-10-28_09-20-03	1	2023-10-28_09-20-03	50	12	2249.25	2053.5	2252.0	2074.5	1.0	2.462214450449026	169.49347516940003
bumblebox-01_2023-10-28_09-20-03	1	2023-10-28_09-20-03	50	15	1897.25	2830.75	1897.5	2817.0	1.0	3.905124837953327	762.3769986856896
bumblebox-01_2023-10-28_09-20-03	1	2023-10-28_09-20-03	51	3	1165.0	1346.75	1136.5	1333.0	1.0	0.5590169943749475	1208.5031777633283
bumblebox-01_2023-10-28_09-20-03	1	2023-10-28_09-20-03	51	5	1916.25	1432.25	1900.5	1403.0	1.0	6.950719387228922	680.9983659408167
bumblebox-01_2023-10-28_09-20-03	1	2023-10-28_09-20-03	51	7	3194.5	2131.75	3176.5	2156.5	1.0	0.5	1070.3601581542835
bumblebox-01_2023-10-28_09-20-03	1	2023-10-28_09-20-03	51	8	2299.0	1667.0	2307.5	1698.5	1.0	22.755493842147217	448.3287814640752
bumblebox-01_2023-10-28_09-20-03	1	2023-10-28_09-20-03	51	9	1679.75	2689.75	1681.0	2667.0	1.0	71.8509742453086	754.9553749487862
bumblebox-01_2023-10-28_09-20-03	1	2023-10-28_09-20-03	51	10	2599.75	2492.75	2613.5	2465.0	1.0	76.31267915621886	628.5782017092722
bumblebox-01_2023-10-28_09-20-03	1	2023-10-28_09-20-03	51	12	2244.25	2053.5	2246.0	2074.0	1.0	5.0	121.86817689233929
bumblebox-01_2023-10-28_09-20-03	1	2023-10-28_09-20-03	51	15	1904.5	2829.0	1901.0	2813.5	1.0	7.458216945088149	780.5587398069812
