## Supplementary material for "The BumbleBox: An open-source platform for quantifying behavior in bumblebee colonies": Sample BumbleBox Data Output: bumblebox-01_2023-10-28_09-45-03_raw.csv

filename	colony number	datetime	frame	ID	centroidX	centroidY	frontX	frontY
bumblebox-01_2023-10-28_09-45-03	01	2023-10-28_09-45-03	0	9	1916.75	2295.25	1899.5	2320.0
bumblebox-01_2023-10-28_09-45-03	01	2023-10-28_09-45-03	0	10	2979.0	2284.0	3008.0	2289.0
bumblebox-01_2023-10-28_09-45-03	01	2023-10-28_09-45-03	0	1	1695.5	2035.5	1723.0	2050.5
bumblebox-01_2023-10-28_09-45-03	01	2023-10-28_09-45-03	0	12	2016.5	1965.5	2017.0	1991.5
bumblebox-01_2023-10-28_09-45-03	01	2023-10-28_09-45-03	0	4	2039.5	1662.75	2049.5	1694.0
bumblebox-01_2023-10-28_09-45-03	01	2023-10-28_09-45-03	0	11	2787.75	1457.25	2811.5	1471.5
bumblebox-01_2023-10-28_09-45-03	01	2023-10-28_09-45-03	0	2	2464.5	1685.25	2454.0	1654.5
bumblebox-01_2023-10-28_09-45-03	01	2023-10-28_09-45-03	0	13	1968.75	1338.0	1937.0	1331.5
bumblebox-01_2023-10-28_09-45-03	01	2023-10-28_09-45-03	0	3	931.75	993.75	905.5	1010.5
bumblebox-01_2023-10-28_09-45-03	01	2023-10-28_09-45-03	1	9	1916.25	2296.25	1899.5	2321.5
bumblebox-01_2023-10-28_09-45-03	01	2023-10-28_09-45-03	1	10	2979.0	2284.5	3007.5	2289.5
bumblebox-01_2023-10-28_09-45-03	01	2023-10-28_09-45-03	1	1	1665.0	2038.25	1689.5	2057.5
bumblebox-01_2023-10-28_09-45-03	01	2023-10-28_09-45-03	1	11	2787.5	1457.5	2811.0	1472.0
bumblebox-01_2023-10-28_09-45-03	01	2023-10-28_09-45-03	1	13	1936.5	1316.25	1903.5	1319.0
bumblebox-01_2023-10-28_09-45-03	01	2023-10-28_09-45-03	1	12	2044.25	2050.0	2052.0	2067.5
bumblebox-01_2023-10-28_09-45-03	01	2023-10-28_09-45-03	1	2	2447.25	1681.5	2434.0	1651.0
bumblebox-01_2023-10-28_09-45-03	01	2023-10-28_09-45-03	1	3	932.0	993.75	906.0	1011.0
bumblebox-01_2023-10-28_09-45-03	01	2023-10-28_09-45-03	2	9	1915.75	2296.5	1899.0	2321.5
bumblebox-01_2023-10-28_09-45-03	01	2023-10-28_09-45-03	2	10	2979.0	2284.25	3008.0	2289.5
bumblebox-01_2023-10-28_09-45-03	01	2023-10-28_09-45-03	2	1	1648.5	2050.75	1667.0	2076.0
bumblebox-01_2023-10-28_09-45-03	01	2023-10-28_09-45-03	2	12	2011.5	2013.5	2027.5	2040.0
bumblebox-01_2023-10-28_09-45-03	01	2023-10-28_09-45-03	2	13	1955.5	1324.0	1922.5	1324.0
bumblebox-01_2023-10-28_09-45-03	01	2023-10-28_09-45-03	2	3	931.5	994.75	905.5	1012.5
bumblebox-01_2023-10-28_09-45-03	01	2023-10-28_09-45-03	2	2	2443.5	1686.75	2437.0	1654.5
bumblebox-01_2023-10-28_09-45-03	01	2023-10-28_09-45-03	2	11	2787.25	1457.0	2811.0	1471.0
bumblebox-01_2023-10-28_09-45-03	01	2023-10-28_09-45-03	3	9	1917.5	2301.0	1900.5	2325.0
bumblebox-01_2023-10-28_09-45-03	01	2023-10-28_09-45-03	3	10	2979.0	2284.25	3008.0	2289.5
bumblebox-01_2023-10-28_09-45-03	01	2023-10-28_09-45-03	3	1	1613.0	2041.75	1620.0	2072.5
bumblebox-01_2023-10-28_09-45-03	01	2023-10-28_09-45-03	3	12	2028.0	1965.75	2049.5	1984.0
bumblebox-01_2023-10-28_09-45-03	01	2023-10-28_09-45-03	3	6	1936.75	1941.25	1931.0	1910.5
bumblebox-01_2023-10-28_09-45-03	01	2023-10-28_09-45-03	3	4	2074.0	1669.0	2077.0	1702.0
bumblebox-01_2023-10-28_09-45-03	01	2023-10-28_09-45-03	3	11	2787.5	1457.25	2811.0	1471.5
bumblebox-01_2023-10-28_09-45-03	01	2023-10-28_09-45-03	3	13	1937.25	1315.5	1904.5	1314.0
bumblebox-01_2023-10-28_09-45-03	01	2023-10-28_09-45-03	3	2	2427.5	1668.75	2422.5	1636.5
bumblebox-01_2023-10-28_09-45-03	01	2023-10-28_09-45-03	3	3	931.75	993.5	905.5	1010.5
bumblebox-01_2023-10-28_09-45-03	01	2023-10-28_09-45-03	4	9	1919.5	2302.5	1901.0	2325.5
bumblebox-01_2023-10-28_09-45-03	01	2023-10-28_09-45-03	4	10	2979.25	2284.5	3007.5	2289.5
bumblebox-01_2023-10-28_09-45-03	01	2023-10-28_09-45-03	4	1	1544.25	2082.0	1534.5	2112.0
bumblebox-01_2023-10-28_09-45-03	01	2023-10-28_09-45-03	4	12	2045.75	1931.75	2065.5	1952.0
bumblebox-01_2023-10-28_09-45-03	01	2023-10-28_09-45-03	4	6	1908.0	1918.5	1895.0	1891.5
bumblebox-01_2023-10-28_09-45-03	01	2023-10-28_09-45-03	4	4	2160.5	1664.0	2162.0	1696.5
bumblebox-01_2023-10-28_09-45-03	01	2023-10-28_09-45-03	4	11	2787.75	1457.25	2811.5	1471.5
bumblebox-01_2023-10-28_09-45-03	01	2023-10-28_09-45-03	4	13	1935.0	1312.75	1902.0	1315.0
bumblebox-01_2023-10-28_09-45-03	01	2023-10-28_09-45-03	4	2	2419.25	1664.5	2413.5	1633.5
bumblebox-01_2023-10-28_09-45-03	01	2023-10-28_09-45-03	4	3	932.25	993.75	906.5	1011.0
bumblebox-01_2023-10-28_09-45-03	01	2023-10-28_09-45-03	5	9	1920.25	2304.0	1901.0	2327.0
bumblebox-01_2023-10-28_09-45-03	01	2023-10-28_09-45-03	5	10	2978.5	2284.25	3007.0	2289.5
bumblebox-01_2023-10-28_09-45-03	01	2023-10-28_09-45-03	5	1	1445.0	2137.25	1425.5	2161.0
bumblebox-01_2023-10-28_09-45-03	01	2023-10-28_09-45-03	5	12	2053.0	1922.0	2071.5	1945.0
bumblebox-01_2023-10-28_09-45-03	01	2023-10-28_09-45-03	5	6	1888.25	1882.0	1875.0	1856.5
bumblebox-01_2023-10-28_09-45-03	01	2023-10-28_09-45-03	5	4	2221.75	1743.25	2222.0	1777.0
bumblebox-01_2023-10-28_09-45-03	01	2023-10-28_09-45-03	5	2	2422.5	1673.75	2418.0	1641.5
bumblebox-01_2023-10-28_09-45-03	01	2023-10-28_09-45-03	5	11	2787.25	1456.75	2811.0	1470.5
bumblebox-01_2023-10-28_09-45-03	01	2023-10-28_09-45-03	5	13	1921.5	1341.5	1890.0	1347.0
bumblebox-01_2023-10-28_09-45-03	01	2023-10-28_09-45-03	5	3	931.5	993.5	905.0	1010.5
bumblebox-01_2023-10-28_09-45-03	01	2023-10-28_09-45-03	6	10	2978.75	2284.5	3008.0	2290.0
bumblebox-01_2023-10-28_09-45-03	01	2023-10-28_09-45-03	6	9	1922.25	2287.75	1903.0	2311.0
bumblebox-01_2023-10-28_09-45-03	01	2023-10-28_09-45-03	6	1	1376.0	2202.0	1358.0	2227.0
bumblebox-01_2023-10-28_09-45-03	01	2023-10-28_09-45-03	6	12	2048.25	1921.75	2066.0	1945.0
bumblebox-01_2023-10-28_09-45-03	01	2023-10-28_09-45-03	6	6	1848.25	1831.5	1839.0	1804.0
bumblebox-01_2023-10-28_09-45-03	01	2023-10-28_09-45-03	6	4	2242.5	1761.75	2238.5	1795.5
bumblebox-01_2023-10-28_09-45-03	01	2023-10-28_09-45-03	6	2	2419.0	1676.75	2412.0	1645.5
bumblebox-01_2023-10-28_09-45-03	01	2023-10-28_09-45-03	6	11	2787.25	1457.0	2811.0	1471.0
bumblebox-01_2023-10-28_09-45-03	01	2023-10-28_09-45-03	6	13	1913.0	1345.25	1881.5	1349.5
bumblebox-01_2023-10-28_09-45-03	01	2023-10-28_09-45-03	6	3	931.75	993.75	906.0	1011.0
bumblebox-01_2023-10-28_09-45-03	01	2023-10-28_09-45-03	7	10	2979.0	2284.0	3008.0	2288.5
bumblebox-01_2023-10-28_09-45-03	01	2023-10-28_09-45-03	7	9	1922.0	2286.5	1902.5	2309.5
bumblebox-01_2023-10-28_09-45-03	01	2023-10-28_09-45-03	7	1	1382.25	2184.0	1352.5	2195.0
bumblebox-01_2023-10-28_09-45-03	01	2023-10-28_09-45-03	7	12	2052.0	1941.5	2071.0	1961.0
bumblebox-01_2023-10-28_09-45-03	01	2023-10-28_09-45-03	7	4	2261.5	1754.5	2266.5	1788.0
bumblebox-01_2023-10-28_09-45-03	01	2023-10-28_09-45-03	7	13	1917.0	1339.75	1885.5	1342.5
bumblebox-01_2023-10-28_09-45-03	01	2023-10-28_09-45-03	7	2	2420.75	1679.0	2415.0	1647.0
bumblebox-01_2023-10-28_09-45-03	01	2023-10-28_09-45-03	7	11	2787.75	1457.5	2811.0	1471.5
bumblebox-01_2023-10-28_09-45-03	01	2023-10-28_09-45-03	7	3	931.25	993.0	905.5	1010.0
bumblebox-01_2023-10-28_09-45-03	01	2023-10-28_09-45-03	8	9	1923.0	2290.25	1904.5	2314.0
bumblebox-01_2023-10-28_09-45-03	01	2023-10-28_09-45-03	8	1	1305.5	2098.5	1278.0	2085.0
bumblebox-01_2023-10-28_09-45-03	01	2023-10-28_09-45-03	8	12	2055.25	1937.25	2075.5	1956.5
bumblebox-01_2023-10-28_09-45-03	01	2023-10-28_09-45-03	8	6	1822.25	1811.5	1810.5	1782.0
bumblebox-01_2023-10-28_09-45-03	01	2023-10-28_09-45-03	8	4	2298.25	1795.0	2311.0	1824.5
bumblebox-01_2023-10-28_09-45-03	01	2023-10-28_09-45-03	8	11	2787.25	1457.25	2810.5	1471.5
bumblebox-01_2023-10-28_09-45-03	01	2023-10-28_09-45-03	8	13	1911.5	1350.5	1880.5	1354.0
bumblebox-01_2023-10-28_09-45-03	01	2023-10-28_09-45-03	8	3	931.75	994.0	905.5	1011.0
bumblebox-01_2023-10-28_09-45-03	01	2023-10-28_09-45-03	8	10	2978.75	2284.5	3007.5	2289.5
bumblebox-01_2023-10-28_09-45-03	01	2023-10-28_09-45-03	8	2	2415.25	1677.0	2410.0	1645.5
bumblebox-01_2023-10-28_09-45-03	01	2023-10-28_09-45-03	9	9	1927.25	2299.0	1910.0	2324.5
bumblebox-01_2023-10-28_09-45-03	01	2023-10-28_09-45-03	9	10	2979.0	2283.75	3008.0	2288.5
bumblebox-01_2023-10-28_09-45-03	01	2023-10-28_09-45-03	9	1	1268.0	2027.25	1248.0	2003.5
bumblebox-01_2023-10-28_09-45-03	01	2023-10-28_09-45-03	9	12	2061.5	1945.0	2082.0	1964.0
bumblebox-01_2023-10-28_09-45-03	01	2023-10-28_09-45-03	9	6	1823.75	1811.25	1818.5	1780.0
bumblebox-01_2023-10-28_09-45-03	01	2023-10-28_09-45-03	9	4	2299.5	1809.75	2305.5	1842.0
bumblebox-01_2023-10-28_09-45-03	01	2023-10-28_09-45-03	9	11	2787.75	1457.75	2811.0	1471.0
bumblebox-01_2023-10-28_09-45-03	01	2023-10-28_09-45-03	9	13	1902.75	1353.5	1871.5	1356.0
bumblebox-01_2023-10-28_09-45-03	01	2023-10-28_09-45-03	9	2	2413.75	1677.0	2408.5	1645.5
bumblebox-01_2023-10-28_09-45-03	01	2023-10-28_09-45-03	9	3	931.75	993.75	906.0	1011.0
bumblebox-01_2023-10-28_09-45-03	01	2023-10-28_09-45-03	10	10	2979.5	2284.75	3008.5	2289.5
bumblebox-01_2023-10-28_09-45-03	01	2023-10-28_09-45-03	10	9	1937.75	2286.25	1925.0	2314.5
bumblebox-01_2023-10-28_09-45-03	01	2023-10-28_09-45-03	10	12	2040.25	1951.25	2058.0	1969.5
bumblebox-01_2023-10-28_09-45-03	01	2023-10-28_09-45-03	10	1	1331.75	1934.5	1329.5	1902.5
bumblebox-01_2023-10-28_09-45-03	01	2023-10-28_09-45-03	10	4	2284.75	1851.0	2266.5	1879.5
bumblebox-01_2023-10-28_09-45-03	01	2023-10-28_09-45-03	10	6	1815.75	1831.75	1816.0	1799.5
bumblebox-01_2023-10-28_09-45-03	01	2023-10-28_09-45-03	10	11	2786.5	1459.25	2810.5	1472.0
bumblebox-01_2023-10-28_09-45-03	01	2023-10-28_09-45-03	10	13	1904.75	1354.25	1873.0	1356.0
bumblebox-01_2023-10-28_09-45-03	01	2023-10-28_09-45-03	10	2	2414.75	1677.5	2408.5	1646.0
bumblebox-01_2023-10-28_09-45-03	01	2023-10-28_09-45-03	10	3	931.5	993.75	906.0	1011.5
bumblebox-01_2023-10-28_09-45-03	01	2023-10-28_09-45-03	11	9	1948.5	2272.25	1938.5	2302.0
bumblebox-01_2023-10-28_09-45-03	01	2023-10-28_09-45-03	11	12	2016.0	1938.5	2035.0	1947.5
bumblebox-01_2023-10-28_09-45-03	01	2023-10-28_09-45-03	11	6	1815.25	1869.75	1819.5	1838.5
bumblebox-01_2023-10-28_09-45-03	01	2023-10-28_09-45-03	11	4	2342.0	1837.75	2353.0	1868.5
bumblebox-01_2023-10-28_09-45-03	01	2023-10-28_09-45-03	11	1	1423.75	1761.25	1435.0	1732.0
bumblebox-01_2023-10-28_09-45-03	01	2023-10-28_09-45-03	11	11	2786.25	1458.75	2810.0	1472.0
bumblebox-01_2023-10-28_09-45-03	01	2023-10-28_09-45-03	11	13	1922.0	1337.0	1889.5	1335.0
bumblebox-01_2023-10-28_09-45-03	01	2023-10-28_09-45-03	11	10	2979.25	2284.0	3008.5	2289.5
bumblebox-01_2023-10-28_09-45-03	01	2023-10-28_09-45-03	11	2	2414.25	1678.0	2408.0	1647.0
bumblebox-01_2023-10-28_09-45-03	01	2023-10-28_09-45-03	11	3	932.0	993.75	906.0	1011.0
bumblebox-01_2023-10-28_09-45-03	01	2023-10-28_09-45-03	12	9	1937.5	2306.5	1922.5	2333.5
bumblebox-01_2023-10-28_09-45-03	01	2023-10-28_09-45-03	12	12	2026.25	1931.5	2046.5	1934.0
bumblebox-01_2023-10-28_09-45-03	01	2023-10-28_09-45-03	12	4	2409.0	1900.25	2416.5	1920.0
bumblebox-01_2023-10-28_09-45-03	01	2023-10-28_09-45-03	12	6	1780.0	1813.0	1780.5	1781.0
bumblebox-01_2023-10-28_09-45-03	01	2023-10-28_09-45-03	12	1	1473.75	1641.0	1481.5	1610.0
bumblebox-01_2023-10-28_09-45-03	01	2023-10-28_09-45-03	12	13	1923.75	1329.5	1891.5	1325.0
bumblebox-01_2023-10-28_09-45-03	01	2023-10-28_09-45-03	12	10	2979.0	2284.25	3007.5	2289.0
bumblebox-01_2023-10-28_09-45-03	01	2023-10-28_09-45-03	12	2	2416.75	1679.5	2411.5	1648.0
bumblebox-01_2023-10-28_09-45-03	01	2023-10-28_09-45-03	12	11	2784.25	1459.5	2808.5	1471.0
bumblebox-01_2023-10-28_09-45-03	01	2023-10-28_09-45-03	12	3	931.5	994.0	905.5	1011.0
bumblebox-01_2023-10-28_09-45-03	01	2023-10-28_09-45-03	13	9	1975.25	2422.0	1966.0	2451.0
bumblebox-01_2023-10-28_09-45-03	01	2023-10-28_09-45-03	13	10	2979.25	2285.25	3008.5	2289.5
bumblebox-01_2023-10-28_09-45-03	01	2023-10-28_09-45-03	13	12	2048.75	1932.25	2069.5	1939.0
bumblebox-01_2023-10-28_09-45-03	01	2023-10-28_09-45-03	13	6	1771.0	1830.75	1772.0	1799.0
bumblebox-01_2023-10-28_09-45-03	01	2023-10-28_09-45-03	13	1	1497.25	1656.0	1512.5	1630.0
bumblebox-01_2023-10-28_09-45-03	01	2023-10-28_09-45-03	13	11	2777.25	1449.5	2801.0	1461.0
bumblebox-01_2023-10-28_09-45-03	01	2023-10-28_09-45-03	13	13	1921.0	1339.25	1888.5	1337.5
bumblebox-01_2023-10-28_09-45-03	01	2023-10-28_09-45-03	13	3	932.25	993.5	906.0	1010.5
bumblebox-01_2023-10-28_09-45-03	01	2023-10-28_09-45-03	13	2	2429.25	1672.0	2431.5	1640.5
bumblebox-01_2023-10-28_09-45-03	01	2023-10-28_09-45-03	14	9	1908.25	2553.0	1896.0	2581.0
bumblebox-01_2023-10-28_09-45-03	01	2023-10-28_09-45-03	14	10	2979.5	2284.25	3008.5	2289.0
bumblebox-01_2023-10-28_09-45-03	01	2023-10-28_09-45-03	14	6	1849.0	1821.75	1857.0	1793.0
bumblebox-01_2023-10-28_09-45-03	01	2023-10-28_09-45-03	14	1	1489.5	1676.5	1497.5	1654.0
bumblebox-01_2023-10-28_09-45-03	01	2023-10-28_09-45-03	14	11	2810.5	1466.75	2831.0	1478.5
bumblebox-01_2023-10-28_09-45-03	01	2023-10-28_09-45-03	14	13	1923.25	1338.5	1891.0	1342.0
bumblebox-01_2023-10-28_09-45-03	01	2023-10-28_09-45-03	14	12	2033.0	1927.75	2051.5	1947.5
bumblebox-01_2023-10-28_09-45-03	01	2023-10-28_09-45-03	14	4	2429.5	1904.25	2442.5	1910.0
bumblebox-01_2023-10-28_09-45-03	01	2023-10-28_09-45-03	14	2	2440.5	1666.5	2445.0	1635.5
bumblebox-01_2023-10-28_09-45-03	01	2023-10-28_09-45-03	14	3	931.75	993.75	905.5	1011.0
bumblebox-01_2023-10-28_09-45-03	01	2023-10-28_09-45-03	15	9	1877.0	2609.25	1863.5	2637.5
bumblebox-01_2023-10-28_09-45-03	01	2023-10-28_09-45-03	15	10	2979.0	2284.25	3008.0	2289.5
bumblebox-01_2023-10-28_09-45-03	01	2023-10-28_09-45-03	15	12	2034.25	1927.25	2051.5	1950.0
bumblebox-01_2023-10-28_09-45-03	01	2023-10-28_09-45-03	15	4	2415.75	1894.5	2440.0	1890.0
bumblebox-01_2023-10-28_09-45-03	01	2023-10-28_09-45-03	15	6	1902.0	1764.25	1907.5	1732.5
bumblebox-01_2023-10-28_09-45-03	01	2023-10-28_09-45-03	15	1	1474.75	1604.0	1478.5	1579.0
bumblebox-01_2023-10-28_09-45-03	01	2023-10-28_09-45-03	15	11	2821.5	1465.0	2842.0	1475.5
bumblebox-01_2023-10-28_09-45-03	01	2023-10-28_09-45-03	15	13	1928.25	1328.5	1896.0	1329.5
bumblebox-01_2023-10-28_09-45-03	01	2023-10-28_09-45-03	15	2	2452.25	1664.5	2455.5	1634.0
bumblebox-01_2023-10-28_09-45-03	01	2023-10-28_09-45-03	15	3	932.25	993.75	906.0	1011.5
bumblebox-01_2023-10-28_09-45-03	01	2023-10-28_09-45-03	16	9	1892.5	2670.75	1890.0	2702.5
bumblebox-01_2023-10-28_09-45-03	01	2023-10-28_09-45-03	16	12	2042.25	1942.0	2059.5	1967.5
bumblebox-01_2023-10-28_09-45-03	01	2023-10-28_09-45-03	16	4	2391.75	1877.0	2420.5	1874.0
bumblebox-01_2023-10-28_09-45-03	01	2023-10-28_09-45-03	16	6	1918.25	1774.25	1939.0	1751.0
bumblebox-01_2023-10-28_09-45-03	01	2023-10-28_09-45-03	16	2	2440.0	1675.5	2451.0	1650.0
bumblebox-01_2023-10-28_09-45-03	01	2023-10-28_09-45-03	16	1	1500.5	1578.0	1511.5	1561.5
bumblebox-01_2023-10-28_09-45-03	01	2023-10-28_09-45-03	16	10	2979.0	2283.75	3008.0	2289.0
bumblebox-01_2023-10-28_09-45-03	01	2023-10-28_09-45-03	16	11	2826.5	1446.25	2851.0	1453.5
bumblebox-01_2023-10-28_09-45-03	01	2023-10-28_09-45-03	16	13	1918.75	1344.25	1887.0	1346.5
bumblebox-01_2023-10-28_09-45-03	01	2023-10-28_09-45-03	16	3	932.0	994.0	906.0	1011.5
bumblebox-01_2023-10-28_09-45-03	01	2023-10-28_09-45-03	17	9	1915.25	2769.25	1901.0	2797.5
bumblebox-01_2023-10-28_09-45-03	01	2023-10-28_09-45-03	17	10	2979.25	2284.5	3008.0	2289.5
bumblebox-01_2023-10-28_09-45-03	01	2023-10-28_09-45-03	17	12	2046.0	1946.25	2063.5	1973.0
bumblebox-01_2023-10-28_09-45-03	01	2023-10-28_09-45-03	17	4	2386.75	1856.0	2417.5	1847.0
bumblebox-01_2023-10-28_09-45-03	01	2023-10-28_09-45-03	17	6	1951.75	1744.0	1976.5	1727.0
bumblebox-01_2023-10-28_09-45-03	01	2023-10-28_09-45-03	17	1	1530.5	1494.0	1543.5	1470.0
bumblebox-01_2023-10-28_09-45-03	01	2023-10-28_09-45-03	17	11	2834.75	1441.0	2859.5	1442.5
bumblebox-01_2023-10-28_09-45-03	01	2023-10-28_09-45-03	17	13	1923.0	1334.25	1890.5	1333.0
bumblebox-01_2023-10-28_09-45-03	01	2023-10-28_09-45-03	17	2	2432.0	1669.75	2424.5	1639.0
bumblebox-01_2023-10-28_09-45-03	01	2023-10-28_09-45-03	17	3	931.75	993.75	906.0	1011.0
bumblebox-01_2023-10-28_09-45-03	01	2023-10-28_09-45-03	18	9	1870.25	2806.75	1854.0	2834.5
bumblebox-01_2023-10-28_09-45-03	01	2023-10-28_09-45-03	18	10	2979.5	2285.0	3008.5	2290.0
bumblebox-01_2023-10-28_09-45-03	01	2023-10-28_09-45-03	18	12	2044.75	1937.25	2061.5	1965.0
bumblebox-01_2023-10-28_09-45-03	01	2023-10-28_09-45-03	18	4	2372.25	1846.0	2403.0	1835.0
bumblebox-01_2023-10-28_09-45-03	01	2023-10-28_09-45-03	18	6	2027.25	1607.25	2058.5	1596.0
bumblebox-01_2023-10-28_09-45-03	01	2023-10-28_09-45-03	18	11	2835.75	1416.5	2861.0	1411.5
bumblebox-01_2023-10-28_09-45-03	01	2023-10-28_09-45-03	18	13	1940.75	1334.25	1908.0	1338.0
bumblebox-01_2023-10-28_09-45-03	01	2023-10-28_09-45-03	18	1	1638.25	1297.25	1661.5	1275.0
bumblebox-01_2023-10-28_09-45-03	01	2023-10-28_09-45-03	18	3	932.0	993.75	905.5	1011.0
bumblebox-01_2023-10-28_09-45-03	01	2023-10-28_09-45-03	19	9	1820.0	2971.0	1812.5	2994.5
bumblebox-01_2023-10-28_09-45-03	01	2023-10-28_09-45-03	19	12	2044.25	1933.25	2060.5	1961.5
bumblebox-01_2023-10-28_09-45-03	01	2023-10-28_09-45-03	19	4	2304.75	1724.25	2296.0	1694.5
bumblebox-01_2023-10-28_09-45-03	01	2023-10-28_09-45-03	19	6	2132.5	1589.25	2163.0	1598.0
bumblebox-01_2023-10-28_09-45-03	01	2023-10-28_09-45-03	19	11	2816.25	1404.75	2840.5	1399.0
bumblebox-01_2023-10-28_09-45-03	01	2023-10-28_09-45-03	19	13	1938.75	1349.75	1906.5	1353.0
bumblebox-01_2023-10-28_09-45-03	01	2023-10-28_09-45-03	19	1	1762.0	1116.75	1779.0	1103.0
bumblebox-01_2023-10-28_09-45-03	01	2023-10-28_09-45-03	19	10	2979.25	2284.25	3008.5	2289.5
bumblebox-01_2023-10-28_09-45-03	01	2023-10-28_09-45-03	19	2	2427.75	1672.0	2419.0	1641.5
bumblebox-01_2023-10-28_09-45-03	01	2023-10-28_09-45-03	19	3	931.5	994.25	905.5	1011.5
bumblebox-01_2023-10-28_09-45-03	01	2023-10-28_09-45-03	20	10	2979.25	2284.25	3008.0	2289.0
bumblebox-01_2023-10-28_09-45-03	01	2023-10-28_09-45-03	20	12	2047.0	1932.0	2062.0	1959.5
bumblebox-01_2023-10-28_09-45-03	01	2023-10-28_09-45-03	20	4	2197.75	1752.75	2165.0	1745.0
bumblebox-01_2023-10-28_09-45-03	01	2023-10-28_09-45-03	20	2	2421.25	1671.75	2415.5	1642.0
bumblebox-01_2023-10-28_09-45-03	01	2023-10-28_09-45-03	20	6	2134.0	1578.25	2167.0	1583.5
bumblebox-01_2023-10-28_09-45-03	01	2023-10-28_09-45-03	20	11	2819.5	1402.25	2845.5	1398.0
bumblebox-01_2023-10-28_09-45-03	01	2023-10-28_09-45-03	20	13	1926.25	1349.25	1894.0	1346.0
bumblebox-01_2023-10-28_09-45-03	01	2023-10-28_09-45-03	20	1	1720.25	1131.0	1740.5	1110.0
bumblebox-01_2023-10-28_09-45-03	01	2023-10-28_09-45-03	20	3	932.0	994.0	905.5	1011.5
bumblebox-01_2023-10-28_09-45-03	01	2023-10-28_09-45-03	21	10	2979.25	2284.75	3008.0	2289.5
bumblebox-01_2023-10-28_09-45-03	01	2023-10-28_09-45-03	21	12	2055.5	1934.5	2074.0	1957.0
bumblebox-01_2023-10-28_09-45-03	01	2023-10-28_09-45-03	21	4	2188.5	1759.0	2155.5	1752.0
bumblebox-01_2023-10-28_09-45-03	01	2023-10-28_09-45-03	21	2	2406.75	1667.5	2402.5	1637.5
bumblebox-01_2023-10-28_09-45-03	01	2023-10-28_09-45-03	21	6	2228.5	1520.25	2261.0	1523.0
bumblebox-01_2023-10-28_09-45-03	01	2023-10-28_09-45-03	21	11	2826.25	1394.5	2852.5	1393.5
bumblebox-01_2023-10-28_09-45-03	01	2023-10-28_09-45-03	21	1	1722.25	1149.5	1752.0	1133.5
bumblebox-01_2023-10-28_09-45-03	01	2023-10-28_09-45-03	21	13	1921.0	1343.0	1888.5	1336.5
bumblebox-01_2023-10-28_09-45-03	01	2023-10-28_09-45-03	21	3	932.25	994.0	906.5	1011.5
bumblebox-01_2023-10-28_09-45-03	01	2023-10-28_09-45-03	22	10	2978.75	2283.75	3008.0	2289.0
bumblebox-01_2023-10-28_09-45-03	01	2023-10-28_09-45-03	22	12	2057.25	1953.75	2076.5	1973.5
bumblebox-01_2023-10-28_09-45-03	01	2023-10-28_09-45-03	22	4	2098.25	1760.25	2076.0	1741.0
bumblebox-01_2023-10-28_09-45-03	01	2023-10-28_09-45-03	22	6	2275.5	1450.25	2299.0	1451.5
bumblebox-01_2023-10-28_09-45-03	01	2023-10-28_09-45-03	22	11	2835.5	1391.75	2864.5	1394.0
bumblebox-01_2023-10-28_09-45-03	01	2023-10-28_09-45-03	22	13	1921.75	1350.75	1890.0	1343.5
bumblebox-01_2023-10-28_09-45-03	01	2023-10-28_09-45-03	22	1	1712.25	1149.75	1741.5	1134.0
bumblebox-01_2023-10-28_09-45-03	01	2023-10-28_09-45-03	22	3	932.0	994.5	906.0	1012.0
bumblebox-01_2023-10-28_09-45-03	01	2023-10-28_09-45-03	22	2	2404.0	1667.0	2400.5	1638.0
bumblebox-01_2023-10-28_09-45-03	01	2023-10-28_09-45-03	23	4	2028.25	1753.75	2018.0	1731.0
bumblebox-01_2023-10-28_09-45-03	01	2023-10-28_09-45-03	23	6	2209.5	1445.25	2221.5	1433.0
bumblebox-01_2023-10-28_09-45-03	01	2023-10-28_09-45-03	23	13	1921.5	1345.5	1890.0	1338.0
bumblebox-01_2023-10-28_09-45-03	01	2023-10-28_09-45-03	23	10	2979.25	2284.0	3008.5	2289.0
bumblebox-01_2023-10-28_09-45-03	01	2023-10-28_09-45-03	23	12	1990.5	1946.25	2004.5	1958.5
bumblebox-01_2023-10-28_09-45-03	01	2023-10-28_09-45-03	23	2	2399.5	1663.0	2394.5	1634.5
bumblebox-01_2023-10-28_09-45-03	01	2023-10-28_09-45-03	23	11	2848.25	1399.75	2878.0	1405.5
bumblebox-01_2023-10-28_09-45-03	01	2023-10-28_09-45-03	23	1	1721.0	1148.0	1749.5	1131.0
bumblebox-01_2023-10-28_09-45-03	01	2023-10-28_09-45-03	23	3	931.75	993.75	906.0	1011.0
bumblebox-01_2023-10-28_09-45-03	01	2023-10-28_09-45-03	24	7	1548.5	2955.25	1526.0	2955.0
bumblebox-01_2023-10-28_09-45-03	01	2023-10-28_09-45-03	24	10	2980.0	2284.25	3009.5	2289.0
bumblebox-01_2023-10-28_09-45-03	01	2023-10-28_09-45-03	24	2	2399.5	1663.0	2396.5	1634.5
bumblebox-01_2023-10-28_09-45-03	01	2023-10-28_09-45-03	24	11	2856.75	1404.25	2887.5	1405.0
bumblebox-01_2023-10-28_09-45-03	01	2023-10-28_09-45-03	24	13	1924.0	1345.25	1893.0	1337.0
bumblebox-01_2023-10-28_09-45-03	01	2023-10-28_09-45-03	24	1	1720.5	1146.5	1750.0	1130.5
bumblebox-01_2023-10-28_09-45-03	01	2023-10-28_09-45-03	24	3	932.0	994.25	906.0	1011.5
bumblebox-01_2023-10-28_09-45-03	01	2023-10-28_09-45-03	25	10	2979.0	2284.5	3007.5	2289.5
bumblebox-01_2023-10-28_09-45-03	01	2023-10-28_09-45-03	25	11	2869.5	1406.5	2900.5	1411.5
bumblebox-01_2023-10-28_09-45-03	01	2023-10-28_09-45-03	25	13	1924.25	1340.0	1893.0	1332.0
bumblebox-01_2023-10-28_09-45-03	01	2023-10-28_09-45-03	25	1	1718.0	1149.0	1748.5	1134.5
bumblebox-01_2023-10-28_09-45-03	01	2023-10-28_09-45-03	25	7	1526.0	2880.0	1512.0	2862.0
bumblebox-01_2023-10-28_09-45-03	01	2023-10-28_09-45-03	25	2	2402.75	1665.5	2400.5	1637.0
bumblebox-01_2023-10-28_09-45-03	01	2023-10-28_09-45-03	25	3	931.75	993.75	905.5	1010.5
bumblebox-01_2023-10-28_09-45-03	01	2023-10-28_09-45-03	26	4	1984.75	1808.0	1967.5	1805.5
bumblebox-01_2023-10-28_09-45-03	01	2023-10-28_09-45-03	26	11	2900.75	1424.5	2929.5	1436.5
bumblebox-01_2023-10-28_09-45-03	01	2023-10-28_09-45-03	26	13	1928.75	1335.5	1897.5	1326.5
bumblebox-01_2023-10-28_09-45-03	01	2023-10-28_09-45-03	26	1	1729.25	1146.75	1760.0	1134.0
bumblebox-01_2023-10-28_09-45-03	01	2023-10-28_09-45-03	26	10	2978.75	2283.5	3008.0	2288.5
bumblebox-01_2023-10-28_09-45-03	01	2023-10-28_09-45-03	26	2	2405.5	1664.75	2405.5	1637.0
bumblebox-01_2023-10-28_09-45-03	01	2023-10-28_09-45-03	26	3	931.5	994.0	905.5	1011.0
bumblebox-01_2023-10-28_09-45-03	01	2023-10-28_09-45-03	27	10	2979.25	2284.25	3008.5	2289.5
bumblebox-01_2023-10-28_09-45-03	01	2023-10-28_09-45-03	27	13	1932.25	1336.25	1901.0	1326.5
bumblebox-01_2023-10-28_09-45-03	01	2023-10-28_09-45-03	27	1	1760.0	1125.0	1786.5	1108.5
bumblebox-01_2023-10-28_09-45-03	01	2023-10-28_09-45-03	27	7	1604.5	2819.0	1634.5	2806.0
bumblebox-01_2023-10-28_09-45-03	01	2023-10-28_09-45-03	27	2	2407.5	1666.25	2407.5	1638.5
bumblebox-01_2023-10-28_09-45-03	01	2023-10-28_09-45-03	27	11	2948.25	1434.75	2976.0	1450.0
bumblebox-01_2023-10-28_09-45-03	01	2023-10-28_09-45-03	27	3	932.0	994.0	905.5	1011.5
bumblebox-01_2023-10-28_09-45-03	01	2023-10-28_09-45-03	28	7	1647.75	2812.0	1679.5	2807.0
bumblebox-01_2023-10-28_09-45-03	01	2023-10-28_09-45-03	28	10	2979.25	2284.5	3008.0	2289.5
bumblebox-01_2023-10-28_09-45-03	01	2023-10-28_09-45-03	28	4	1974.25	1773.25	1958.5	1756.0
bumblebox-01_2023-10-28_09-45-03	01	2023-10-28_09-45-03	28	13	1927.0	1331.0	1895.5	1322.0
bumblebox-01_2023-10-28_09-45-03	01	2023-10-28_09-45-03	28	1	1785.25	1103.0	1811.0	1088.5
bumblebox-01_2023-10-28_09-45-03	01	2023-10-28_09-45-03	28	12	2022.75	2035.25	2020.0	2015.0
bumblebox-01_2023-10-28_09-45-03	01	2023-10-28_09-45-03	28	2	2408.5	1665.75	2410.0	1636.5
bumblebox-01_2023-10-28_09-45-03	01	2023-10-28_09-45-03	28	11	2985.75	1451.75	3016.0	1458.5
bumblebox-01_2023-10-28_09-45-03	01	2023-10-28_09-45-03	28	3	931.5	993.75	906.0	1011.0
bumblebox-01_2023-10-28_09-45-03	01	2023-10-28_09-45-03	29	12	2026.0	2002.0	2031.5	1980.5
bumblebox-01_2023-10-28_09-45-03	01	2023-10-28_09-45-03	29	4	1977.5	1671.5	1974.5	1643.0
bumblebox-01_2023-10-28_09-45-03	01	2023-10-28_09-45-03	29	13	1931.75	1331.75	1901.0	1321.5
bumblebox-01_2023-10-28_09-45-03	01	2023-10-28_09-45-03	29	1	1793.25	1088.75	1817.0	1075.0
bumblebox-01_2023-10-28_09-45-03	01	2023-10-28_09-45-03	29	7	1606.25	2797.75	1624.5	2775.0
bumblebox-01_2023-10-28_09-45-03	01	2023-10-28_09-45-03	29	10	2979.0	2284.0	3008.0	2289.0
bumblebox-01_2023-10-28_09-45-03	01	2023-10-28_09-45-03	29	2	2407.75	1659.25	2408.0	1630.5
bumblebox-01_2023-10-28_09-45-03	01	2023-10-28_09-45-03	29	11	3050.25	1470.75	3079.0	1470.0
bumblebox-01_2023-10-28_09-45-03	01	2023-10-28_09-45-03	29	3	932.25	994.0	906.0	1011.5
bumblebox-01_2023-10-28_09-45-03	01	2023-10-28_09-45-03	30	10	2979.25	2284.75	3008.0	2289.5
bumblebox-01_2023-10-28_09-45-03	01	2023-10-28_09-45-03	30	12	2028.0	1946.0	2050.0	1947.0
bumblebox-01_2023-10-28_09-45-03	01	2023-10-28_09-45-03	30	2	2407.0	1663.5	2407.0	1635.5
bumblebox-01_2023-10-28_09-45-03	01	2023-10-28_09-45-03	30	13	1932.5	1341.75	1901.0	1332.5
bumblebox-01_2023-10-28_09-45-03	01	2023-10-28_09-45-03	30	1	1799.75	1087.5	1823.5	1075.0
bumblebox-01_2023-10-28_09-45-03	01	2023-10-28_09-45-03	30	3	931.5	993.75	905.5	1011.5
bumblebox-01_2023-10-28_09-45-03	01	2023-10-28_09-45-03	31	7	1630.0	2754.25	1616.5	2740.0
bumblebox-01_2023-10-28_09-45-03	01	2023-10-28_09-45-03	31	10	2979.25	2284.25	3008.0	2289.0
bumblebox-01_2023-10-28_09-45-03	01	2023-10-28_09-45-03	31	12	2057.25	1911.5	2080.0	1917.5
bumblebox-01_2023-10-28_09-45-03	01	2023-10-28_09-45-03	31	13	1931.75	1334.75	1900.5	1324.5
bumblebox-01_2023-10-28_09-45-03	01	2023-10-28_09-45-03	31	1	1800.0	1084.25	1822.0	1071.0
bumblebox-01_2023-10-28_09-45-03	01	2023-10-28_09-45-03	31	3	932.0	993.75	906.0	1011.0
bumblebox-01_2023-10-28_09-45-03	01	2023-10-28_09-45-03	31	2	2408.25	1665.0	2408.5	1637.0
bumblebox-01_2023-10-28_09-45-03	01	2023-10-28_09-45-03	32	7	1579.0	2763.75	1559.0	2764.0
bumblebox-01_2023-10-28_09-45-03	01	2023-10-28_09-45-03	32	10	2979.75	2284.25	3009.0	2289.0
bumblebox-01_2023-10-28_09-45-03	01	2023-10-28_09-45-03	32	12	2123.25	1963.25	2151.5	1962.5
bumblebox-01_2023-10-28_09-45-03	01	2023-10-28_09-45-03	32	13	1934.75	1342.75	1903.5	1333.5
bumblebox-01_2023-10-28_09-45-03	01	2023-10-28_09-45-03	32	3	932.25	994.0	906.0	1011.5
bumblebox-01_2023-10-28_09-45-03	01	2023-10-28_09-45-03	32	2	2405.75	1668.5	2407.5	1640.0
bumblebox-01_2023-10-28_09-45-03	01	2023-10-28_09-45-03	32	4	1980.25	1561.0	2003.0	1537.0
bumblebox-01_2023-10-28_09-45-03	01	2023-10-28_09-45-03	32	11	3176.25	1485.25	3190.0	1480.0
bumblebox-01_2023-10-28_09-45-03	01	2023-10-28_09-45-03	32	1	1798.75	1082.75	1820.5	1069.5
bumblebox-01_2023-10-28_09-45-03	01	2023-10-28_09-45-03	33	7	1582.5	2728.25	1571.0	2725.0
bumblebox-01_2023-10-28_09-45-03	01	2023-10-28_09-45-03	33	10	2979.25	2284.75	3008.0	2290.0
bumblebox-01_2023-10-28_09-45-03	01	2023-10-28_09-45-03	33	12	2075.5	1945.25	2100.5	1959.5
bumblebox-01_2023-10-28_09-45-03	01	2023-10-28_09-45-03	33	13	1934.5	1342.0	1903.0	1332.5
bumblebox-01_2023-10-28_09-45-03	01	2023-10-28_09-45-03	33	1	1793.0	1080.25	1815.0	1067.5
bumblebox-01_2023-10-28_09-45-03	01	2023-10-28_09-45-03	33	2	2417.0	1665.75	2424.0	1637.5
bumblebox-01_2023-10-28_09-45-03	01	2023-10-28_09-45-03	33	4	1999.75	1522.5	2030.0	1510.0
bumblebox-01_2023-10-28_09-45-03	01	2023-10-28_09-45-03	33	11	3177.5	1506.0	3194.5	1509.0
bumblebox-01_2023-10-28_09-45-03	01	2023-10-28_09-45-03	33	3	932.0	993.75	906.0	1011.5
bumblebox-01_2023-10-28_09-45-03	01	2023-10-28_09-45-03	34	12	2066.0	1956.0	2083.0	1983.5
bumblebox-01_2023-10-28_09-45-03	01	2023-10-28_09-45-03	34	2	2416.75	1660.5	2419.0	1631.5
bumblebox-01_2023-10-28_09-45-03	01	2023-10-28_09-45-03	34	13	1931.0	1350.25	1900.0	1339.5
bumblebox-01_2023-10-28_09-45-03	01	2023-10-28_09-45-03	34	1	1797.75	1074.75	1819.0	1063.5
bumblebox-01_2023-10-28_09-45-03	01	2023-10-28_09-45-03	34	10	2979.5	2284.5	3008.5	2289.5
bumblebox-01_2023-10-28_09-45-03	01	2023-10-28_09-45-03	34	11	3158.25	1539.75	3169.0	1554.5
bumblebox-01_2023-10-28_09-45-03	01	2023-10-28_09-45-03	34	3	932.5	993.5	906.5	1011.0
bumblebox-01_2023-10-28_09-45-03	01	2023-10-28_09-45-03	35	10	2979.25	2284.75	3008.0	2290.0
bumblebox-01_2023-10-28_09-45-03	01	2023-10-28_09-45-03	35	12	2066.0	1968.25	2085.0	1994.0
bumblebox-01_2023-10-28_09-45-03	01	2023-10-28_09-45-03	35	1	1790.25	1072.25	1809.0	1062.0
bumblebox-01_2023-10-28_09-45-03	01	2023-10-28_09-45-03	35	2	2415.75	1661.25	2417.5	1632.5
bumblebox-01_2023-10-28_09-45-03	01	2023-10-28_09-45-03	35	11	3150.75	1550.5	3158.0	1569.0
bumblebox-01_2023-10-28_09-45-03	01	2023-10-28_09-45-03	35	13	1962.25	1365.25	1930.0	1360.0
bumblebox-01_2023-10-28_09-45-03	01	2023-10-28_09-45-03	35	3	932.0	993.5	905.5	1010.5
bumblebox-01_2023-10-28_09-45-03	01	2023-10-28_09-45-03	36	12	2113.0	1991.5	2136.5	2012.5
bumblebox-01_2023-10-28_09-45-03	01	2023-10-28_09-45-03	36	13	1939.25	1351.0	1907.0	1346.5
bumblebox-01_2023-10-28_09-45-03	01	2023-10-28_09-45-03	36	1	1785.5	1073.25	1801.0	1065.0
bumblebox-01_2023-10-28_09-45-03	01	2023-10-28_09-45-03	36	10	2979.25	2285.0	3008.0	2290.0
bumblebox-01_2023-10-28_09-45-03	01	2023-10-28_09-45-03	36	2	2412.25	1664.75	2411.0	1635.5
bumblebox-01_2023-10-28_09-45-03	01	2023-10-28_09-45-03	36	11	3147.75	1557.5	3156.5	1572.0
bumblebox-01_2023-10-28_09-45-03	01	2023-10-28_09-45-03	36	4	2052.5	1492.75	2085.5	1492.0
bumblebox-01_2023-10-28_09-45-03	01	2023-10-28_09-45-03	36	3	932.25	994.0	906.0	1011.5
bumblebox-01_2023-10-28_09-45-03	01	2023-10-28_09-45-03	37	10	2979.5	2285.0	3008.5	2290.0
bumblebox-01_2023-10-28_09-45-03	01	2023-10-28_09-45-03	37	12	2130.0	1997.5	2155.0	2018.0
bumblebox-01_2023-10-28_09-45-03	01	2023-10-28_09-45-03	37	13	1921.75	1331.75	1889.5	1328.5
bumblebox-01_2023-10-28_09-45-03	01	2023-10-28_09-45-03	37	2	2413.5	1659.0	2413.5	1630.5
bumblebox-01_2023-10-28_09-45-03	01	2023-10-28_09-45-03	37	11	3154.5	1520.75	3169.0	1518.0
bumblebox-01_2023-10-28_09-45-03	01	2023-10-28_09-45-03	37	4	2072.25	1493.75	2104.0	1496.0
bumblebox-01_2023-10-28_09-45-03	01	2023-10-28_09-45-03	37	3	932.0	993.0	906.5	1010.5
bumblebox-01_2023-10-28_09-45-03	01	2023-10-28_09-45-03	38	10	2979.25	2284.75	3008.0	2290.0
bumblebox-01_2023-10-28_09-45-03	01	2023-10-28_09-45-03	38	12	2161.75	2009.5	2188.5	2027.0
bumblebox-01_2023-10-28_09-45-03	01	2023-10-28_09-45-03	38	13	1928.5	1323.25	1896.0	1319.5
bumblebox-01_2023-10-28_09-45-03	01	2023-10-28_09-45-03	38	2	2411.0	1670.5	2413.0	1640.0
bumblebox-01_2023-10-28_09-45-03	01	2023-10-28_09-45-03	38	4	2079.25	1485.75	2111.5	1489.0
bumblebox-01_2023-10-28_09-45-03	01	2023-10-28_09-45-03	38	3	931.75	994.0	905.5	1011.5
bumblebox-01_2023-10-28_09-45-03	01	2023-10-28_09-45-03	39	10	2979.75	2284.75	3008.5	2290.0
bumblebox-01_2023-10-28_09-45-03	01	2023-10-28_09-45-03	39	12	2149.25	2003.75	2172.0	2026.0
bumblebox-01_2023-10-28_09-45-03	01	2023-10-28_09-45-03	39	13	1934.5	1341.25	1902.5	1333.5
bumblebox-01_2023-10-28_09-45-03	01	2023-10-28_09-45-03	39	2	2405.0	1668.25	2408.0	1639.0
bumblebox-01_2023-10-28_09-45-03	01	2023-10-28_09-45-03	39	4	2084.25	1488.5	2113.5	1485.5
bumblebox-01_2023-10-28_09-45-03	01	2023-10-28_09-45-03	39	3	932.0	993.75	906.0	1011.5
bumblebox-01_2023-10-28_09-45-03	01	2023-10-28_09-45-03	40	10	2979.5	2285.0	3008.0	2290.0
bumblebox-01_2023-10-28_09-45-03	01	2023-10-28_09-45-03	40	12	2146.5	2016.0	2170.0	2037.5
bumblebox-01_2023-10-28_09-45-03	01	2023-10-28_09-45-03	40	4	2134.0	1472.0	2159.5	1460.5
bumblebox-01_2023-10-28_09-45-03	01	2023-10-28_09-45-03	40	13	1935.0	1336.75	1903.5	1327.5
bumblebox-01_2023-10-28_09-45-03	01	2023-10-28_09-45-03	40	2	2405.25	1667.25	2408.5	1638.5
bumblebox-01_2023-10-28_09-45-03	01	2023-10-28_09-45-03	40	3	932.25	994.0	906.0	1011.5
bumblebox-01_2023-10-28_09-45-03	01	2023-10-28_09-45-03	41	10	2979.25	2284.25	3008.0	2289.5
bumblebox-01_2023-10-28_09-45-03	01	2023-10-28_09-45-03	41	12	2135.25	2011.75	2156.0	2035.5
bumblebox-01_2023-10-28_09-45-03	01	2023-10-28_09-45-03	41	4	2198.25	1390.0	2213.0	1366.0
bumblebox-01_2023-10-28_09-45-03	01	2023-10-28_09-45-03	41	13	1940.75	1341.75	1910.5	1329.5
bumblebox-01_2023-10-28_09-45-03	01	2023-10-28_09-45-03	41	2	2420.0	1673.75	2423.5	1644.5
bumblebox-01_2023-10-28_09-45-03	01	2023-10-28_09-45-03	41	11	3150.5	1348.5	3140.5	1321.0
bumblebox-01_2023-10-28_09-45-03	01	2023-10-28_09-45-03	41	3	932.25	994.0	906.0	1011.0
bumblebox-01_2023-10-28_09-45-03	01	2023-10-28_09-45-03	42	10	2979.0	2284.5	3008.0	2290.0
bumblebox-01_2023-10-28_09-45-03	01	2023-10-28_09-45-03	42	12	2061.0	1962.25	2085.0	1982.5
bumblebox-01_2023-10-28_09-45-03	01	2023-10-28_09-45-03	42	13	1940.25	1346.5	1912.0	1331.0
bumblebox-01_2023-10-28_09-45-03	01	2023-10-28_09-45-03	42	4	2185.0	1329.25	2175.5	1298.0
bumblebox-01_2023-10-28_09-45-03	01	2023-10-28_09-45-03	42	11	3143.25	1323.0	3127.0	1297.5
bumblebox-01_2023-10-28_09-45-03	01	2023-10-28_09-45-03	42	2	2418.5	1673.5	2419.0	1643.0
bumblebox-01_2023-10-28_09-45-03	01	2023-10-28_09-45-03	42	3	932.25	994.0	906.0	1011.0
bumblebox-01_2023-10-28_09-45-03	01	2023-10-28_09-45-03	43	10	2979.75	2284.25	3008.5	2289.5
bumblebox-01_2023-10-28_09-45-03	01	2023-10-28_09-45-03	43	12	2077.75	1953.75	2100.5	1975.0
bumblebox-01_2023-10-28_09-45-03	01	2023-10-28_09-45-03	43	4	2214.5	1380.25	2223.0	1348.5
bumblebox-01_2023-10-28_09-45-03	01	2023-10-28_09-45-03	43	13	1951.5	1352.25	1922.5	1337.5
bumblebox-01_2023-10-28_09-45-03	01	2023-10-28_09-45-03	43	1	1700.75	1036.75	1698.0	1022.5
bumblebox-01_2023-10-28_09-45-03	01	2023-10-28_09-45-03	43	2	2418.0	1671.5	2413.5	1641.0
bumblebox-01_2023-10-28_09-45-03	01	2023-10-28_09-45-03	43	11	3046.0	1257.75	3021.5	1254.0
bumblebox-01_2023-10-28_09-45-03	01	2023-10-28_09-45-03	43	3	932.0	993.75	906.0	1011.5
bumblebox-01_2023-10-28_09-45-03	01	2023-10-28_09-45-03	44	12	2041.5	1956.5	2064.5	1961.0
bumblebox-01_2023-10-28_09-45-03	01	2023-10-28_09-45-03	44	4	2299.75	1299.75	2314.0	1296.0
bumblebox-01_2023-10-28_09-45-03	01	2023-10-28_09-45-03	44	1	1712.0	1025.0	1719.0	1006.5
bumblebox-01_2023-10-28_09-45-03	01	2023-10-28_09-45-03	44	10	2979.5	2283.75	3008.5	2288.5
bumblebox-01_2023-10-28_09-45-03	01	2023-10-28_09-45-03	44	2	2419.25	1671.25	2415.5	1641.0
bumblebox-01_2023-10-28_09-45-03	01	2023-10-28_09-45-03	44	13	1974.0	1360.5	1945.0	1347.5
bumblebox-01_2023-10-28_09-45-03	01	2023-10-28_09-45-03	44	3	932.25	993.5	906.5	1011.0
bumblebox-01_2023-10-28_09-45-03	01	2023-10-28_09-45-03	45	12	2031.0	1965.25	2046.0	1948.0
bumblebox-01_2023-10-28_09-45-03	01	2023-10-28_09-45-03	45	2	2417.0	1666.5	2413.5	1635.0
bumblebox-01_2023-10-28_09-45-03	01	2023-10-28_09-45-03	45	13	1967.25	1363.25	1935.0	1362.0
bumblebox-01_2023-10-28_09-45-03	01	2023-10-28_09-45-03	45	4	2483.75	1234.5	2511.5	1228.0
bumblebox-01_2023-10-28_09-45-03	01	2023-10-28_09-45-03	45	1	1830.25	1008.25	1851.0	998.5
bumblebox-01_2023-10-28_09-45-03	01	2023-10-28_09-45-03	45	10	2979.5	2284.5	3008.5	2289.5
bumblebox-01_2023-10-28_09-45-03	01	2023-10-28_09-45-03	45	3	932.25	994.25	906.0	1012.0
bumblebox-01_2023-10-28_09-45-03	01	2023-10-28_09-45-03	46	12	2071.25	1981.0	2086.0	1963.5
bumblebox-01_2023-10-28_09-45-03	01	2023-10-28_09-45-03	46	13	1958.75	1362.0	1926.5	1362.5
bumblebox-01_2023-10-28_09-45-03	01	2023-10-28_09-45-03	46	4	2781.0	1264.0	2808.0	1272.5
bumblebox-01_2023-10-28_09-45-03	01	2023-10-28_09-45-03	46	1	1885.25	1018.0	1911.0	1010.5
bumblebox-01_2023-10-28_09-45-03	01	2023-10-28_09-45-03	46	10	2979.0	2283.5	3008.0	2288.5
bumblebox-01_2023-10-28_09-45-03	01	2023-10-28_09-45-03	46	2	2421.0	1673.0	2418.0	1642.0
bumblebox-01_2023-10-28_09-45-03	01	2023-10-28_09-45-03	46	3	932.25	994.75	906.5	1012.5
bumblebox-01_2023-10-28_09-45-03	01	2023-10-28_09-45-03	47	10	2979.25	2284.5	3008.5	2289.5
bumblebox-01_2023-10-28_09-45-03	01	2023-10-28_09-45-03	47	12	2095.75	1979.0	2107.0	1957.5
bumblebox-01_2023-10-28_09-45-03	01	2023-10-28_09-45-03	47	2	2409.75	1654.75	2399.0	1623.5
bumblebox-01_2023-10-28_09-45-03	01	2023-10-28_09-45-03	47	13	1954.0	1352.25	1921.5	1352.5
bumblebox-01_2023-10-28_09-45-03	01	2023-10-28_09-45-03	47	1	1952.25	1036.75	1981.5	1030.5
bumblebox-01_2023-10-28_09-45-03	01	2023-10-28_09-45-03	47	4	2817.75	1293.25	2843.0	1303.0
bumblebox-01_2023-10-28_09-45-03	01	2023-10-28_09-45-03	47	11	2993.0	1252.5	2965.0	1263.5
bumblebox-01_2023-10-28_09-45-03	01	2023-10-28_09-45-03	47	3	931.75	994.0	906.0	1011.5
bumblebox-01_2023-10-28_09-45-03	01	2023-10-28_09-45-03	48	10	2979.5	2283.75	3008.5	2289.0
bumblebox-01_2023-10-28_09-45-03	01	2023-10-28_09-45-03	48	12	2048.0	1976.25	2040.0	1948.5
bumblebox-01_2023-10-28_09-45-03	01	2023-10-28_09-45-03	48	4	2816.25	1369.0	2831.5	1389.5
bumblebox-01_2023-10-28_09-45-03	01	2023-10-28_09-45-03	48	13	1951.75	1352.5	1919.0	1352.0
bumblebox-01_2023-10-28_09-45-03	01	2023-10-28_09-45-03	48	1	2039.75	999.0	2061.5	978.5
bumblebox-01_2023-10-28_09-45-03	01	2023-10-28_09-45-03	48	2	2335.5	1617.75	2305.0	1607.0
bumblebox-01_2023-10-28_09-45-03	01	2023-10-28_09-45-03	48	11	3023.5	1233.75	2998.0	1250.0
bumblebox-01_2023-10-28_09-45-03	01	2023-10-28_09-45-03	48	3	932.25	994.0	906.0	1011.5
bumblebox-01_2023-10-28_09-45-03	01	2023-10-28_09-45-03	49	10	2979.25	2284.0	3008.5	2289.0
bumblebox-01_2023-10-28_09-45-03	01	2023-10-28_09-45-03	49	12	2043.0	1963.0	2039.0	1937.5
bumblebox-01_2023-10-28_09-45-03	01	2023-10-28_09-45-03	49	2	2277.75	1605.0	2245.0	1611.5
bumblebox-01_2023-10-28_09-45-03	01	2023-10-28_09-45-03	49	4	2854.25	1406.0	2876.0	1423.5
bumblebox-01_2023-10-28_09-45-03	01	2023-10-28_09-45-03	49	13	1949.75	1351.0	1917.0	1350.5
bumblebox-01_2023-10-28_09-45-03	01	2023-10-28_09-45-03	49	1	2096.25	911.5	2106.5	883.0
bumblebox-01_2023-10-28_09-45-03	01	2023-10-28_09-45-03	49	11	3040.75	1240.5	3020.0	1259.0
bumblebox-01_2023-10-28_09-45-03	01	2023-10-28_09-45-03	49	3	932.5	994.0	906.5	1011.0
bumblebox-01_2023-10-28_09-45-03	01	2023-10-28_09-45-03	50	10	2979.25	2284.25	3008.5	2289.5
bumblebox-01_2023-10-28_09-45-03	01	2023-10-28_09-45-03	50	12	2051.0	1944.5	2053.5	1922.0
bumblebox-01_2023-10-28_09-45-03	01	2023-10-28_09-45-03	50	2	2261.75	1622.5	2230.5	1630.0
bumblebox-01_2023-10-28_09-45-03	01	2023-10-28_09-45-03	50	13	1924.75	1351.5	1892.5	1347.0
bumblebox-01_2023-10-28_09-45-03	01	2023-10-28_09-45-03	50	1	2188.25	790.75	2206.5	766.5
bumblebox-01_2023-10-28_09-45-03	01	2023-10-28_09-45-03	50	4	2918.25	1274.5	2943.5	1259.5
bumblebox-01_2023-10-28_09-45-03	01	2023-10-28_09-45-03	50	11	3093.5	1257.25	3079.5	1278.5
bumblebox-01_2023-10-28_09-45-03	01	2023-10-28_09-45-03	50	3	932.75	993.75	906.5	1011.0
bumblebox-01_2023-10-28_09-45-03	01	2023-10-28_09-45-03	51	12	2049.0	1943.5	2051.0	1921.5
bumblebox-01_2023-10-28_09-45-03	01	2023-10-28_09-45-03	51	13	1930.5	1338.75	1899.0	1331.0
bumblebox-01_2023-10-28_09-45-03	01	2023-10-28_09-45-03	51	1	2181.25	824.5	2192.0	794.5
bumblebox-01_2023-10-28_09-45-03	01	2023-10-28_09-45-03	51	10	2979.0	2284.25	3008.0	2289.5
bumblebox-01_2023-10-28_09-45-03	01	2023-10-28_09-45-03	51	2	2261.75	1626.25	2230.0	1631.5
bumblebox-01_2023-10-28_09-45-03	01	2023-10-28_09-45-03	51	11	3129.25	1274.25	3120.5	1296.0
bumblebox-01_2023-10-28_09-45-03	01	2023-10-28_09-45-03	51	4	3102.0	1153.75	3129.0	1152.5
bumblebox-01_2023-10-28_09-45-03	01	2023-10-28_09-45-03	51	3	932.25	994.0	906.0	1011.5
