## Supplementary material for "The BumbleBox: An open-source platform for quantifying behavior in bumblebee colonies": Sample BumbleBox Data Output: bumblebox-01_2023-10-28_09-55-02_averages.csv

filename	ID	average distance from center	average speed	frames tracked in video
bumblebox-01_2023-10-28_09-55-02	1	295.0	29.0	39
bumblebox-01_2023-10-28_09-55-02	2	704.0	154.0	43
bumblebox-01_2023-10-28_09-55-02	3	1148.0	22.0	52
bumblebox-01_2023-10-28_09-55-02	4	205.0	21.0	23
bumblebox-01_2023-10-28_09-55-02	5	403.0	72.0	12
bumblebox-01_2023-10-28_09-55-02	6	844.0	88.0	35
bumblebox-01_2023-10-28_09-55-02	8	932.0	1.0	22
bumblebox-01_2023-10-28_09-55-02	10	907.0	2.0	52
bumblebox-01_2023-10-28_09-55-02	11	791.0	8.0	32
bumblebox-01_2023-10-28_09-55-02	12	483.0	15.0	52
bumblebox-01_2023-10-28_09-55-02	13	1152.0	35.0	32
bumblebox-01_2023-10-28_09-55-02	15	478.0	53.0	32
