## Supplementary material for "The BumbleBox: An open-source platform for quantifying behavior in bumblebee colonies": Sample BumbleBox Data Output: bumblebox-01_2023-10-28_09-55-02_contacts.csv

	frame	ID	1	3	4	6	10	12	13	8	2	5	15	11
0	0	1		0.0	0.0	0.0	0.0	0.0	0.0
1	0	3	0.0		0.0	0.0	0.0	0.0	0.0
2	0	4	0.0	0.0		0.0	0.0	0.0	0.0
3	0	6	0.0	0.0	0.0		0.0	0.0	0.0
4	0	10	0.0	0.0	0.0	0.0		0.0	0.0
5	0	12	0.0	0.0	0.0	0.0	0.0		0.0
6	0	13	0.0	0.0	0.0	0.0	0.0	0.0
7	1	1		0.0	0.0	0.0	0.0	0.0	0.0
8	1	3	0.0		0.0	0.0	0.0	0.0	0.0
9	1	4	0.0	0.0		0.0	0.0	0.0	0.0
10	1	6	0.0	0.0	0.0		0.0	0.0	0.0
11	1	10	0.0	0.0	0.0	0.0		0.0	0.0
12	1	12	0.0	0.0	0.0	0.0	0.0		0.0
13	1	13	0.0	0.0	0.0	0.0	0.0	0.0
14	2	1		0.0	0.0	0.0	0.0	0.0		0.0
15	2	3	0.0		0.0	0.0	0.0	0.0		0.0
16	2	4	0.0	0.0		0.0	0.0	0.0		0.0
17	2	6	0.0	0.0	0.0		0.0	0.0		0.0
18	2	8	0.0	0.0	0.0	0.0	0.0	0.0
19	2	10	0.0	0.0	0.0	0.0		0.0		0.0
20	2	12	0.0	0.0	0.0	0.0	0.0			0.0
21	3	3			0.0	0.0	0.0	0.0
22	3	4		0.0		0.0	0.0	0.0
23	3	6		0.0	0.0		0.0	0.0
24	3	10		0.0	0.0	0.0		0.0
25	3	12		0.0	0.0	0.0	0.0
26	4	1		0.0	0.0	0.0	0.0	0.0			0.0
27	4	2	0.0	0.0	0.0	0.0	0.0	0.0
28	4	3	0.0		0.0	0.0	0.0	0.0			0.0
29	4	4	0.0	0.0		0.0	0.0	0.0			0.0
30	4	6	0.0	0.0	0.0		0.0	0.0			0.0
31	4	10	0.0	0.0	0.0	0.0		0.0			0.0
32	4	12	0.0	0.0	0.0	0.0	0.0				0.0
33	5	1		0.0		0.0	0.0	0.0			0.0
34	5	2	0.0	0.0		0.0	0.0	0.0
35	5	3	0.0			0.0	0.0	0.0			0.0
36	5	6	0.0	0.0			0.0	0.0			0.0
37	5	10	0.0	0.0		0.0		0.0			0.0
38	5	12	0.0	0.0		0.0	0.0				0.0
39	6	1		0.0	0.0	0.0	0.0	0.0			0.0
40	6	2	0.0	0.0	0.0	0.0	0.0	0.0
41	6	3	0.0		0.0	0.0	0.0	0.0			0.0
42	6	4	0.0	0.0		0.0	0.0	0.0			0.0
43	6	6	0.0	0.0	0.0		0.0	0.0			0.0
44	6	10	0.0	0.0	0.0	0.0		0.0			0.0
45	6	12	0.0	0.0	0.0	0.0	0.0				0.0
46	7	1		0.0	0.0	0.0	0.0	0.0			0.0
47	7	2	0.0	0.0	0.0	0.0	0.0	0.0
48	7	3	0.0		0.0	0.0	0.0	0.0			0.0
49	7	4	0.0	0.0		0.0	0.0	0.0			0.0
50	7	6	0.0	0.0	0.0		0.0	0.0			0.0
51	7	10	0.0	0.0	0.0	0.0		0.0			0.0
52	7	12	0.0	0.0	0.0	0.0	0.0				0.0
53	8	1		0.0	0.0	0.0	0.0	0.0			0.0
54	8	2	0.0	0.0	0.0	0.0	0.0	0.0
55	8	3	0.0		0.0	0.0	0.0	0.0			0.0
56	8	4	0.0	0.0		0.0	0.0	0.0			0.0
57	8	6	0.0	0.0	0.0		0.0	0.0			0.0
58	8	10	0.0	0.0	0.0	0.0		0.0			0.0
59	8	12	0.0	0.0	0.0	0.0	0.0				0.0
60	9	1		0.0	0.0	0.0	0.0	0.0			0.0
61	9	2	0.0	0.0	0.0	0.0	0.0	0.0
62	9	3	0.0		0.0	0.0	0.0	0.0			0.0
63	9	4	0.0	0.0		0.0	0.0	0.0			0.0
64	9	6	0.0	0.0	0.0		0.0	0.0			0.0
65	9	10	0.0	0.0	0.0	0.0		0.0			0.0
66	9	12	0.0	0.0	0.0	0.0	0.0				0.0
67	10	1		0.0		0.0	0.0	0.0			0.0
68	10	2	0.0	0.0		0.0	0.0	0.0
69	10	3	0.0			0.0	0.0	0.0			0.0
70	10	6	0.0	0.0			0.0	0.0			0.0
71	10	10	0.0	0.0		0.0		0.0			0.0
72	10	12	0.0	0.0		0.0	0.0				0.0
73	11	1		0.0		0.0	0.0	0.0		0.0	0.0	0.0
74	11	2	0.0	0.0		0.0	0.0	0.0		0.0		0.0
75	11	3	0.0			0.0	0.0	0.0		0.0	0.0	0.0
76	11	5	0.0	0.0		0.0	0.0	0.0		0.0	0.0
77	11	6	0.0	0.0			0.0	0.0		0.0	0.0	0.0
78	11	8	0.0	0.0		0.0	0.0	0.0			0.0	0.0
79	11	10	0.0	0.0		0.0		0.0		0.0	0.0	0.0
80	11	12	0.0	0.0		0.0	0.0			0.0	0.0	0.0
81	12	1		0.0	0.0	0.0	0.0	0.0			0.0	1.0
82	12	2	0.0	0.0	0.0	0.0	0.0	0.0				0.0
83	12	3	0.0		0.0	0.0	0.0	0.0			0.0	0.0
84	12	4	0.0	0.0		0.0	0.0	0.0			0.0	0.0
85	12	5	1.0	0.0	0.0	0.0	0.0	0.0			0.0
86	12	6	0.0	0.0	0.0		0.0	0.0			0.0	0.0
87	12	10	0.0	0.0	0.0	0.0		0.0			0.0	0.0
88	12	12	0.0	0.0	0.0	0.0	0.0				0.0	0.0
89	13	1		0.0	0.0	0.0	0.0	0.0			0.0	0.0
90	13	2	0.0	0.0	0.0	0.0	0.0	0.0				0.0
91	13	3	0.0		0.0	0.0	0.0	0.0			0.0	0.0
92	13	4	0.0	0.0		0.0	0.0	0.0			0.0	0.0
93	13	5	0.0	0.0	0.0	0.0	0.0	0.0			0.0
94	13	6	0.0	0.0	0.0		0.0	0.0			0.0	0.0
95	13	10	0.0	0.0	0.0	0.0		0.0			0.0	0.0
96	13	12	0.0	0.0	0.0	0.0	0.0				0.0	0.0
97	14	1		0.0	0.0		0.0	0.0			0.0	1.0
98	14	2	0.0	0.0	0.0		0.0	0.0				0.0
99	14	3	0.0		0.0		0.0	0.0			0.0	0.0
100	14	4	0.0	0.0			0.0	0.0			0.0	0.0
101	14	5	1.0	0.0	0.0		0.0	0.0			0.0
102	14	10	0.0	0.0	0.0			0.0			0.0	0.0
103	14	12	0.0	0.0	0.0		0.0				0.0	0.0
104	15	1		0.0	0.0		0.0	0.0			0.0	0.0
105	15	2	0.0	0.0	0.0		0.0	0.0				0.0
106	15	3	0.0		0.0		0.0	0.0			0.0	0.0
107	15	4	0.0	0.0			0.0	0.0			0.0	0.0
108	15	5	0.0	0.0	0.0		0.0	0.0			0.0
109	15	10	0.0	0.0	0.0			0.0			0.0	0.0
110	15	12	0.0	0.0	0.0		0.0				0.0	0.0
111	16	1		0.0	0.0	0.0	0.0	0.0		0.0	0.0
112	16	2	0.0	0.0	0.0	0.0	0.0	0.0		0.0
113	16	3	0.0		0.0	0.0	0.0	0.0		0.0	0.0
114	16	4	0.0	0.0		0.0	0.0	0.0		0.0	0.0
115	16	6	0.0	0.0	0.0		0.0	0.0		0.0	0.0
116	16	8	0.0	0.0	0.0	0.0	0.0	0.0			0.0
117	16	10	0.0	0.0	0.0	0.0		0.0		0.0	0.0
118	16	12	0.0	0.0	0.0	0.0	0.0			0.0	0.0
119	17	1		0.0	0.0	0.0	0.0	0.0			0.0
120	17	2	0.0	0.0	0.0	0.0	0.0	0.0
121	17	3	0.0		0.0	0.0	0.0	0.0			0.0
122	17	4	0.0	0.0		0.0	0.0	0.0			0.0
123	17	6	0.0	0.0	0.0		0.0	0.0			0.0
124	17	10	0.0	0.0	0.0	0.0		0.0			0.0
125	17	12	0.0	0.0	0.0	0.0	0.0				0.0
126	18	1		0.0	0.0	0.0	0.0	0.0		0.0	0.0
127	18	2	0.0	0.0	0.0	0.0	0.0	0.0		0.0
128	18	3	0.0		0.0	0.0	0.0	0.0		0.0	0.0
129	18	4	0.0	0.0		0.0	0.0	0.0		0.0	0.0
130	18	6	0.0	0.0	0.0		0.0	0.0		0.0	0.0
131	18	8	0.0	0.0	0.0	0.0	0.0	0.0			0.0
132	18	10	0.0	0.0	0.0	0.0		0.0		0.0	0.0
133	18	12	0.0	0.0	0.0	0.0	0.0			0.0	0.0
134	19	1		0.0	0.0	0.0	0.0	0.0			0.0	0.0	0.0
135	19	2	0.0	0.0	0.0	0.0	0.0	0.0				0.0	0.0
136	19	3	0.0		0.0	0.0	0.0	0.0			0.0	0.0	0.0
137	19	4	0.0	0.0		0.0	0.0	0.0			0.0	0.0	0.0
138	19	5	0.0	0.0	0.0	0.0	0.0	0.0			0.0		0.0
139	19	6	0.0	0.0	0.0		0.0	0.0			0.0	0.0	0.0
140	19	10	0.0	0.0	0.0	0.0		0.0			0.0	0.0	0.0
141	19	12	0.0	0.0	0.0	0.0	0.0				0.0	0.0	0.0
142	19	15	0.0	0.0	0.0	0.0	0.0	0.0			0.0	0.0
143	20	1		0.0	0.0	0.0	0.0	0.0		0.0	0.0			0.0
144	20	2	0.0	0.0	0.0	0.0	0.0	0.0		0.0				0.0
145	20	3	0.0		0.0	0.0	0.0	0.0		0.0	0.0			0.0
146	20	4	0.0	0.0		0.0	0.0	0.0		0.0	0.0			0.0
147	20	6	0.0	0.0	0.0		0.0	0.0		0.0	0.0			0.0
148	20	8	0.0	0.0	0.0	0.0	0.0	0.0			0.0			0.0
149	20	10	0.0	0.0	0.0	0.0		0.0		0.0	0.0			0.0
150	20	11	0.0	0.0	0.0	0.0	0.0	0.0		0.0	0.0
151	20	12	0.0	0.0	0.0	0.0	0.0			0.0	0.0			0.0
152	21	1		0.0	0.0	0.0	0.0	0.0	0.0		0.0		0.0	0.0
153	21	2	0.0	0.0	0.0	0.0	0.0	0.0	0.0				0.0	0.0
154	21	3	0.0		0.0	0.0	0.0	0.0	0.0		0.0		0.0	0.0
155	21	4	0.0	0.0		0.0	0.0	0.0	0.0		0.0		0.0	0.0
156	21	6	0.0	0.0	0.0		0.0	0.0	0.0		0.0		0.0	0.0
157	21	10	0.0	0.0	0.0	0.0		0.0	0.0		0.0		0.0	0.0
158	21	11	0.0	0.0	0.0	0.0	0.0	0.0	0.0		0.0		0.0
159	21	12	0.0	0.0	0.0	0.0	0.0		0.0		0.0		0.0	0.0
160	21	13	0.0	0.0	0.0	0.0	0.0	0.0			0.0		0.0	0.0
161	21	15	0.0	0.0	0.0	0.0	0.0	0.0	0.0		0.0			0.0
162	22	1		0.0	0.0	0.0	0.0	0.0			0.0		0.0	0.0
163	22	2	0.0	0.0	0.0	0.0	0.0	0.0					0.0	0.0
164	22	3	0.0		0.0	0.0	0.0	0.0			0.0		0.0	0.0
165	22	4	0.0	0.0		0.0	0.0	0.0			0.0		0.0	0.0
166	22	6	0.0	0.0	0.0		0.0	0.0			0.0		0.0	0.0
167	22	10	0.0	0.0	0.0	0.0		0.0			0.0		0.0	0.0
168	22	11	0.0	0.0	0.0	0.0	0.0	0.0			0.0		0.0
169	22	12	0.0	0.0	0.0	0.0	0.0				0.0		0.0	0.0
170	22	15	0.0	0.0	0.0	0.0	0.0	0.0			0.0			0.0
171	23	1		0.0	0.0	0.0	0.0	0.0	0.0		0.0		0.0	0.0
172	23	2	0.0	0.0	0.0	0.0	0.0	0.0	0.0				0.0	0.0
173	23	3	0.0		0.0	0.0	0.0	0.0	0.0		0.0		0.0	0.0
174	23	4	0.0	0.0		0.0	0.0	0.0	0.0		0.0		0.0	0.0
175	23	6	0.0	0.0	0.0		0.0	0.0	0.0		0.0		0.0	0.0
176	23	10	0.0	0.0	0.0	0.0		0.0	0.0		0.0		0.0	0.0
177	23	11	0.0	0.0	0.0	0.0	0.0	0.0	0.0		0.0		0.0
178	23	12	0.0	0.0	0.0	0.0	0.0		0.0		0.0		0.0	0.0
179	23	13	0.0	0.0	0.0	0.0	0.0	0.0			0.0		0.0	0.0
180	23	15	0.0	0.0	0.0	0.0	0.0	0.0	0.0		0.0			0.0
181	24	1		0.0	0.0	0.0	0.0	0.0	0.0		0.0		0.0	0.0
182	24	2	0.0	0.0	0.0	0.0	0.0	0.0	0.0				0.0	0.0
183	24	3	0.0		0.0	0.0	0.0	0.0	0.0		0.0		0.0	0.0
184	24	4	0.0	0.0		0.0	0.0	0.0	0.0		0.0		0.0	0.0
185	24	6	0.0	0.0	0.0		0.0	0.0	0.0		0.0		0.0	0.0
186	24	10	0.0	0.0	0.0	0.0		0.0	0.0		0.0		0.0	0.0
187	24	11	0.0	0.0	0.0	0.0	0.0	0.0	0.0		0.0		0.0
188	24	12	0.0	0.0	0.0	0.0	0.0		0.0		0.0		0.0	0.0
189	24	13	0.0	0.0	0.0	0.0	0.0	0.0			0.0		0.0	0.0
190	24	15	0.0	0.0	0.0	0.0	0.0	0.0	0.0		0.0			0.0
191	25	1		0.0	0.0	0.0	0.0	0.0	0.0	0.0			0.0	0.0
192	25	3	0.0		0.0	0.0	0.0	0.0	0.0	0.0			0.0	0.0
193	25	4	0.0	0.0		0.0	0.0	0.0	0.0	0.0			0.0	0.0
194	25	6	0.0	0.0	0.0		0.0	0.0	0.0	0.0			0.0	0.0
195	25	8	0.0	0.0	0.0	0.0	0.0	0.0	0.0				0.0	0.0
196	25	10	0.0	0.0	0.0	0.0		0.0	0.0	0.0			0.0	0.0
197	25	11	0.0	0.0	0.0	0.0	0.0	0.0	0.0	0.0			0.0
198	25	12	0.0	0.0	0.0	0.0	0.0		0.0	0.0			0.0	0.0
199	25	13	0.0	0.0	0.0	0.0	0.0	0.0		0.0			0.0	0.0
200	25	15	0.0	0.0	0.0	0.0	0.0	0.0	0.0	0.0				0.0
201	26	1		0.0		0.0	0.0	0.0	0.0				0.0	0.0
202	26	3	0.0			0.0	0.0	0.0	0.0				0.0	0.0
203	26	6	0.0	0.0			0.0	0.0	0.0				0.0	0.0
204	26	10	0.0	0.0		0.0		0.0	0.0				0.0	0.0
205	26	11	0.0	0.0		0.0	0.0	0.0	0.0				0.0
206	26	12	0.0	0.0		0.0	0.0		0.0				0.0	0.0
207	26	13	0.0	0.0		0.0	0.0	0.0					0.0	0.0
208	26	15	0.0	0.0		0.0	0.0	0.0	0.0					0.0
209	27	3				0.0	0.0	0.0	0.0	0.0			0.0	0.0
210	27	6		0.0			0.0	0.0	0.0	0.0			0.0	0.0
211	27	8		0.0		0.0	0.0	0.0	0.0				0.0	0.0
212	27	10		0.0		0.0		0.0	0.0	0.0			0.0	0.0
213	27	11		0.0		0.0	0.0	0.0	0.0	0.0			0.0
214	27	12		0.0		0.0	0.0		0.0	0.0			0.0	0.0
215	27	13		0.0		0.0	0.0	0.0		0.0			0.0	0.0
216	27	15		0.0		0.0	0.0	0.0	0.0	0.0				0.0
217	28	1		0.0		0.0	0.0	0.0	0.0	0.0		0.0	0.0	0.0
218	28	3	0.0			0.0	0.0	0.0	0.0	0.0		0.0	0.0	0.0
219	28	5	0.0	0.0		0.0	0.0	0.0	0.0	0.0			0.0	0.0
220	28	6	0.0	0.0			0.0	0.0	0.0	0.0		0.0	0.0	0.0
221	28	8	0.0	0.0		0.0	0.0	0.0	0.0			0.0	0.0	0.0
222	28	10	0.0	0.0		0.0		0.0	0.0	0.0		0.0	0.0	0.0
223	28	11	0.0	0.0		0.0	0.0	0.0	0.0	0.0		0.0	0.0
224	28	12	0.0	0.0		0.0	0.0		0.0	0.0		0.0	0.0	0.0
225	28	13	0.0	0.0		0.0	0.0	0.0		0.0		0.0	0.0	0.0
226	28	15	0.0	0.0		0.0	0.0	0.0	0.0	0.0		0.0		0.0
227	29	1		0.0		0.0	0.0	0.0	0.0	0.0		0.0	0.0	0.0
228	29	3	0.0			0.0	0.0	0.0	0.0	0.0		0.0	0.0	0.0
229	29	5	0.0	0.0		0.0	0.0	0.0	0.0	0.0			0.0	0.0
230	29	6	0.0	0.0			0.0	0.0	0.0	0.0		0.0	0.0	0.0
231	29	8	0.0	0.0		0.0	0.0	0.0	0.0			0.0	0.0	0.0
232	29	10	0.0	0.0		0.0		0.0	0.0	0.0		0.0	0.0	0.0
233	29	11	0.0	0.0		0.0	0.0	0.0	0.0	0.0		0.0	0.0
234	29	12	0.0	0.0		0.0	0.0		0.0	0.0		0.0	0.0	0.0
235	29	13	0.0	0.0		0.0	0.0	0.0		0.0		0.0	0.0	0.0
236	29	15	0.0	0.0		0.0	0.0	0.0	0.0	0.0		0.0		0.0
237	30	1		0.0		0.0	0.0	0.0	0.0		0.0		0.0	0.0
238	30	2	0.0	0.0		0.0	0.0	0.0	0.0				0.0	0.0
239	30	3	0.0			0.0	0.0	0.0	0.0		0.0		0.0	0.0
240	30	6	0.0	0.0			0.0	0.0	0.0		0.0		0.0	0.0
241	30	10	0.0	0.0		0.0		0.0	0.0		0.0		0.0	0.0
242	30	11	0.0	0.0		0.0	0.0	0.0	0.0		0.0		0.0
243	30	12	0.0	0.0		0.0	0.0		0.0		0.0		0.0	0.0
244	30	13	0.0	0.0		0.0	0.0	0.0			0.0		0.0	0.0
245	30	15	0.0	0.0		0.0	0.0	0.0	0.0		0.0			0.0
246	31	1		0.0		0.0	0.0	0.0	0.0	0.0	0.0		0.0	0.0
247	31	2	0.0	0.0		0.0	0.0	0.0	0.0	0.0			0.0	0.0
248	31	3	0.0			0.0	0.0	0.0	0.0	0.0	0.0		0.0	0.0
249	31	6	0.0	0.0			0.0	0.0	0.0	0.0	0.0		0.0	0.0
250	31	8	0.0	0.0		0.0	0.0	0.0	0.0		0.0		0.0	0.0
251	31	10	0.0	0.0		0.0		0.0	0.0	0.0	0.0		0.0	0.0
252	31	11	0.0	0.0		0.0	0.0	0.0	0.0	0.0	0.0		0.0
253	31	12	0.0	0.0		0.0	0.0		0.0	0.0	0.0		0.0	0.0
254	31	13	0.0	0.0		0.0	0.0	0.0		0.0	0.0		0.0	0.0
255	31	15	0.0	0.0		0.0	0.0	0.0	0.0	0.0	0.0			0.0
256	32	1		0.0		0.0	0.0	0.0	0.0		0.0	0.0	0.0	0.0
257	32	2	0.0	0.0		0.0	0.0	0.0	0.0			0.0	0.0	0.0
258	32	3	0.0			0.0	0.0	0.0	0.0		0.0	0.0	0.0	0.0
259	32	5	0.0	0.0		0.0	0.0	0.0	0.0		0.0		0.0	0.0
260	32	6	0.0	0.0			0.0	0.0	0.0		0.0	0.0	0.0	0.0
261	32	10	0.0	0.0		0.0		0.0	0.0		0.0	0.0	0.0	0.0
262	32	11	0.0	0.0		0.0	0.0	0.0	0.0		0.0	0.0	0.0
263	32	12	0.0	0.0		0.0	0.0		0.0		0.0	0.0	0.0	0.0
264	32	13	0.0	0.0		0.0	0.0	0.0			0.0	0.0	0.0	0.0
265	32	15	0.0	0.0		0.0	0.0	0.0	0.0		0.0	0.0		0.0
266	33	1		0.0		0.0	0.0	0.0	0.0	0.0	0.0	0.0	0.0	0.0
267	33	2	0.0	0.0		0.0	0.0	0.0	0.0	0.0		0.0	0.0	0.0
268	33	3	0.0			0.0	0.0	0.0	0.0	0.0	0.0	0.0	0.0	0.0
269	33	5	0.0	0.0		0.0	0.0	0.0	0.0	0.0	0.0		0.0	0.0
270	33	6	0.0	0.0			0.0	0.0	0.0	0.0	0.0	0.0	0.0	0.0
271	33	8	0.0	0.0		0.0	0.0	0.0	0.0		0.0	0.0	0.0	0.0
272	33	10	0.0	0.0		0.0		0.0	0.0	0.0	0.0	0.0	0.0	0.0
273	33	11	0.0	0.0		0.0	0.0	0.0	0.0	0.0	0.0	0.0	0.0
274	33	12	0.0	0.0		0.0	0.0		0.0	0.0	0.0	0.0	0.0	0.0
275	33	13	0.0	0.0		0.0	0.0	0.0		0.0	0.0	0.0	0.0	0.0
276	33	15	0.0	0.0		0.0	0.0	0.0	0.0	0.0	0.0	0.0		0.0
277	34	1		0.0			0.0	0.0	0.0	0.0	0.0		0.0	0.0
278	34	2	0.0	0.0			0.0	0.0	0.0	0.0			0.0	0.0
279	34	3	0.0				0.0	0.0	0.0	0.0	0.0		0.0	0.0
280	34	8	0.0	0.0			0.0	0.0	0.0		0.0		0.0	0.0
281	34	10	0.0	0.0				0.0	0.0	0.0	0.0		0.0	0.0
282	34	11	0.0	0.0			0.0	0.0	0.0	0.0	0.0		0.0
283	34	12	0.0	0.0			0.0		0.0	0.0	0.0		0.0	0.0
284	34	13	0.0	0.0			0.0	0.0		0.0	0.0		0.0	0.0
285	34	15	0.0	0.0			0.0	0.0	0.0	0.0	0.0			0.0
286	35	1		0.0			0.0	0.0	0.0		0.0		0.0	0.0
287	35	2	0.0	0.0			0.0	0.0	0.0				0.0	0.0
288	35	3	0.0				0.0	0.0	0.0		0.0		0.0	0.0
289	35	10	0.0	0.0				0.0	0.0		0.0		0.0	0.0
290	35	11	0.0	0.0			0.0	0.0	0.0		0.0		0.0
291	35	12	0.0	0.0			0.0		0.0		0.0		0.0	0.0
292	35	13	0.0	0.0			0.0	0.0			0.0		0.0	0.0
293	35	15	0.0	0.0			0.0	0.0	0.0		0.0			0.0
294	36	1		0.0			0.0	0.0	0.0	0.0	0.0		0.0	0.0
295	36	2	0.0	0.0			0.0	0.0	0.0	0.0			0.0	0.0
296	36	3	0.0				0.0	0.0	0.0	0.0	0.0		0.0	0.0
297	36	8	0.0	0.0			0.0	0.0	0.0		0.0		0.0	0.0
298	36	10	0.0	0.0				0.0	0.0	0.0	0.0		0.0	0.0
299	36	11	0.0	0.0			0.0	0.0	0.0	0.0	0.0		0.0
300	36	12	0.0	0.0			0.0		0.0	0.0	0.0		0.0	0.0
301	36	13	0.0	0.0			0.0	0.0		0.0	0.0		0.0	0.0
302	36	15	0.0	0.0			0.0	0.0	0.0	0.0	0.0			0.0
303	37	2		0.0			0.0	0.0	0.0	0.0			0.0	0.0
304	37	3					0.0	0.0	0.0	0.0	0.0		0.0	0.0
305	37	8		0.0			0.0	0.0	0.0		0.0		0.0	0.0
306	37	10		0.0				0.0	0.0	0.0	0.0		0.0	0.0
307	37	11		0.0			0.0	0.0	0.0	0.0	0.0		0.0
308	37	12		0.0			0.0		0.0	0.0	0.0		0.0	0.0
309	37	13		0.0			0.0	0.0		0.0	0.0		0.0	0.0
310	37	15		0.0			0.0	0.0	0.0	0.0	0.0			0.0
311	38	2		0.0			0.0	0.0	0.0				0.0	0.0
312	38	3					0.0	0.0	0.0		0.0		0.0	0.0
313	38	10		0.0				0.0	0.0		0.0		0.0	0.0
314	38	11		0.0			0.0	0.0	0.0		0.0		0.0
315	38	12		0.0			0.0		0.0		0.0		0.0	0.0
316	38	13		0.0			0.0	0.0			0.0		0.0	0.0
317	38	15		0.0			0.0	0.0	0.0		0.0			0.0
318	39	2		0.0			0.0	0.0	0.0	0.0			0.0	0.0
319	39	3					0.0	0.0	0.0	0.0	0.0		0.0	0.0
320	39	8		0.0			0.0	0.0	0.0		0.0		0.0	0.0
321	39	10		0.0				0.0	0.0	0.0	0.0		0.0	0.0
322	39	11		0.0			0.0	0.0	0.0	0.0	0.0		0.0
323	39	12		0.0			0.0		0.0	0.0	0.0		0.0	0.0
324	39	13		0.0			0.0	0.0		0.0	0.0		0.0	0.0
325	39	15		0.0			0.0	0.0	0.0	0.0	0.0			0.0
326	40	1		0.0			0.0	0.0	0.0	0.0	0.0		0.0	0.0
327	40	2	0.0	0.0			0.0	0.0	0.0	0.0			0.0	0.0
328	40	3	0.0				0.0	0.0	0.0	0.0	0.0		0.0	0.0
329	40	8	0.0	0.0			0.0	0.0	0.0		0.0		0.0	0.0
330	40	10	0.0	0.0				0.0	0.0	0.0	0.0		0.0	0.0
331	40	11	0.0	0.0			0.0	0.0	0.0	0.0	0.0		0.0
332	40	12	0.0	0.0			0.0		0.0	0.0	0.0		0.0	0.0
333	40	13	0.0	0.0			0.0	0.0		0.0	0.0		0.0	0.0
334	40	15	0.0	0.0			0.0	0.0	0.0	0.0	0.0			0.0
335	41	1		0.0			0.0	0.0	0.0	0.0	0.0		0.0	0.0
336	41	2	0.0	0.0			0.0	0.0	0.0	0.0			0.0	0.0
337	41	3	0.0				0.0	0.0	0.0	0.0	0.0		0.0	0.0
338	41	8	0.0	0.0			0.0	0.0	0.0		0.0		0.0	0.0
339	41	10	0.0	0.0				0.0	0.0	0.0	0.0		0.0	0.0
340	41	11	0.0	0.0			0.0	0.0	0.0	0.0	0.0		0.0
341	41	12	0.0	0.0			0.0		0.0	0.0	0.0		0.0	0.0
342	41	13	0.0	0.0			0.0	0.0		0.0	0.0		0.0	0.0
343	41	15	0.0	0.0			0.0	0.0	0.0	0.0	0.0			0.0
344	42	1		0.0			0.0	0.0	0.0	0.0	0.0		0.0	0.0
345	42	2	0.0	0.0			0.0	0.0	0.0	0.0			0.0	0.0
346	42	3	0.0				0.0	0.0	0.0	0.0	0.0		0.0	0.0
347	42	8	0.0	0.0			0.0	0.0	0.0		0.0		0.0	0.0
348	42	10	0.0	0.0				0.0	0.0	0.0	0.0		0.0	0.0
349	42	11	0.0	0.0			0.0	0.0	0.0	0.0	0.0		0.0
350	42	12	0.0	0.0			0.0		0.0	0.0	0.0		0.0	0.0
351	42	13	0.0	0.0			0.0	0.0		0.0	0.0		0.0	0.0
352	42	15	0.0	0.0			0.0	0.0	0.0	0.0	0.0			0.0
353	43	2		0.0		0.0	0.0	0.0	0.0				0.0	0.0
354	43	3				0.0	0.0	0.0	0.0		0.0		0.0	0.0
355	43	6		0.0			0.0	0.0	0.0		0.0		0.0	0.0
356	43	10		0.0		0.0		0.0	0.0		0.0		0.0	0.0
357	43	11		0.0		0.0	0.0	0.0	0.0		0.0		0.0
358	43	12		0.0		0.0	0.0		0.0		0.0		0.0	0.0
359	43	13		0.0		0.0	0.0	0.0			0.0		0.0	0.0
360	43	15		0.0		0.0	0.0	0.0	0.0		0.0			0.0
361	44	2		0.0			0.0	0.0	0.0				0.0	0.0
362	44	3					0.0	0.0	0.0		0.0		0.0	0.0
363	44	10		0.0				0.0	0.0		0.0		0.0	0.0
364	44	11		0.0			0.0	0.0	0.0		0.0		0.0
365	44	12		0.0			0.0		0.0		0.0		0.0	0.0
366	44	13		0.0			0.0	0.0			0.0		0.0	0.0
367	44	15		0.0			0.0	0.0	0.0		0.0			0.0
368	45	2		0.0			0.0	0.0	0.0	0.0			0.0	0.0
369	45	3					0.0	0.0	0.0	0.0	0.0		0.0	0.0
370	45	8		0.0			0.0	0.0	0.0		0.0		0.0	0.0
371	45	10		0.0				0.0	0.0	0.0	0.0		0.0	0.0
372	45	11		0.0			0.0	0.0	0.0	0.0	0.0		0.0
373	45	12		0.0			0.0		0.0	0.0	0.0		0.0	0.0
374	45	13		0.0			0.0	0.0		0.0	0.0		0.0	0.0
375	45	15		0.0			0.0	0.0	0.0	0.0	0.0			0.0
376	46	2		0.0			0.0	0.0	0.0				0.0	0.0
377	46	3					0.0	0.0	0.0		0.0		0.0	0.0
378	46	10		0.0				0.0	0.0		0.0		0.0	0.0
379	46	11		0.0			0.0	0.0	0.0		0.0		0.0
380	46	12		0.0			0.0		0.0		0.0		0.0	0.0
381	46	13		0.0			0.0	0.0			0.0		0.0	0.0
382	46	15		0.0			0.0	0.0	0.0		0.0			0.0
383	47	2		0.0			0.0	0.0	0.0	0.0		0.0	0.0	0.0
384	47	3					0.0	0.0	0.0	0.0	0.0	0.0	0.0	0.0
385	47	5		0.0			0.0	0.0	0.0	0.0	0.0		1.0	0.0
386	47	8		0.0			0.0	0.0	0.0		0.0	0.0	0.0	0.0
387	47	10		0.0				0.0	0.0	0.0	0.0	0.0	0.0	0.0
388	47	11		0.0			0.0	0.0	0.0	0.0	0.0	0.0	0.0
389	47	12		0.0			0.0		0.0	0.0	0.0	0.0	0.0	0.0
390	47	13		0.0			0.0	0.0		0.0	0.0	0.0	0.0	0.0
391	47	15		0.0			0.0	0.0	0.0	0.0	0.0	1.0		0.0
392	48	2		0.0			0.0	0.0	0.0				0.0	0.0
393	48	3					0.0	0.0	0.0		0.0		0.0	0.0
394	48	10		0.0				0.0	0.0		0.0		0.0	0.0
395	48	11		0.0			0.0	0.0	0.0		0.0		0.0
396	48	12		0.0			0.0		0.0		0.0		0.0	0.0
397	48	13		0.0			0.0	0.0			0.0		0.0	0.0
398	48	15		0.0			0.0	0.0	0.0		0.0			0.0
399	49	2		0.0		0.0	0.0	0.0	0.0			0.0	0.0	0.0
400	49	3				0.0	0.0	0.0	0.0		0.0	0.0	0.0	0.0
401	49	5		0.0		0.0	0.0	0.0	0.0		0.0		0.0	0.0
402	49	6		0.0			0.0	0.0	0.0		0.0	0.0	1.0	0.0
403	49	10		0.0		0.0		0.0	0.0		0.0	0.0	0.0	0.0
404	49	11		0.0		0.0	0.0	0.0	0.0		0.0	0.0	0.0
405	49	12		0.0		0.0	0.0		0.0		0.0	0.0	0.0	0.0
406	49	13		0.0		0.0	0.0	0.0			0.0	0.0	0.0	0.0
407	49	15		0.0		1.0	0.0	0.0	0.0		0.0	0.0		0.0
408	50	2		0.0		0.0	0.0	0.0	0.0	0.0			0.0	0.0
409	50	3				0.0	0.0	0.0	0.0	0.0	0.0		0.0	0.0
410	50	6		0.0			0.0	0.0	0.0	0.0	0.0		0.0	0.0
411	50	8		0.0		0.0	0.0	0.0	0.0		0.0		0.0	0.0
412	50	10		0.0		0.0		0.0	0.0	0.0	0.0		0.0	0.0
413	50	11		0.0		0.0	0.0	0.0	0.0	0.0	0.0		0.0
414	50	12		0.0		0.0	0.0		0.0	0.0	0.0		0.0	0.0
415	50	13		0.0		0.0	0.0	0.0		0.0	0.0		0.0	0.0
416	50	15		0.0		0.0	0.0	0.0	0.0	0.0	0.0			0.0
417	51	1		0.0			0.0	0.0	0.0	0.0	0.0		0.0	0.0
418	51	2	0.0	0.0			0.0	0.0	0.0	0.0			0.0	0.0
419	51	3	0.0				0.0	0.0	0.0	0.0	0.0		0.0	0.0
420	51	8	0.0	0.0			0.0	0.0	0.0		0.0		0.0	0.0
421	51	10	0.0	0.0				0.0	0.0	0.0	0.0		0.0	0.0
422	51	11	0.0	0.0			0.0	0.0	0.0	0.0	0.0		0.0
423	51	12	0.0	0.0			0.0		0.0	0.0	0.0		0.0	0.0
424	51	13	0.0	0.0			0.0	0.0		0.0	0.0		0.0	0.0
425	51	15	0.0	0.0			0.0	0.0	0.0	0.0	0.0			0.0
