## Supplementary material for "The BumbleBox: An open-source platform for quantifying behavior in bumblebee colonies": Sample BumbleBox Data Output: bumblebox-01_2023-10-28_10-05-02_updated.csv

filename	colony number	datetime	frame	ID	centroidX	centroidY	frontX	frontY	elapsed frames	speed	distance_from_center
bumblebox-01_2023-10-28_10-05-02	1	2023-10-28_10-05-02	0	2	2128.25	1699.0	2130.5	1731.5			265.1565151737036
bumblebox-01_2023-10-28_10-05-02	1	2023-10-28_10-05-02	0	3	2338.5	1670.5	2341.0	1704.0			325.02789693972807
bumblebox-01_2023-10-28_10-05-02	1	2023-10-28_10-05-02	0	4	2017.75	1576.5	2048.0	1583.0			172.60470384396393
bumblebox-01_2023-10-28_10-05-02	1	2023-10-28_10-05-02	0	6	1725.0	1166.0	1713.5	1192.0			473.60364762009857
bumblebox-01_2023-10-28_10-05-02	1	2023-10-28_10-05-02	0	9	1516.0	1221.75	1529.5	1194.0			635.8984240144509
bumblebox-01_2023-10-28_10-05-02	1	2023-10-28_10-05-02	0	10	3222.5	564.5	3247.0	580.5			1407.8450762740417
bumblebox-01_2023-10-28_10-05-02	1	2023-10-28_10-05-02	0	12	2108.75	1981.5	2081.5	1975.0			547.3838427365778
bumblebox-01_2023-10-28_10-05-02	1	2023-10-28_10-05-02	0	15	1866.25	1593.5	1857.0	1612.0			295.7257112411136
bumblebox-01_2023-10-28_10-05-02	1	2023-10-28_10-05-02	1	2	2182.25	1775.25	2203.0	1800.5	1.0	93.43480347279593	294.4705570182141
bumblebox-01_2023-10-28_10-05-02	1	2023-10-28_10-05-02	1	3	2325.0	1671.5	2323.5	1704.5	1.0	13.536986370680884	243.0360754098397
bumblebox-01_2023-10-28_10-05-02	1	2023-10-28_10-05-02	1	4	2061.5	1569.25	2094.0	1577.0	1.0	44.34664587091114	143.2270412300211
bumblebox-01_2023-10-28_10-05-02	1	2023-10-28_10-05-02	1	6	1736.25	1197.75	1734.5	1228.0	1.0	33.68419510690437	521.5240146335605
bumblebox-01_2023-10-28_10-05-02	1	2023-10-28_10-05-02	1	9	1517.75	1223.25	1532.0	1195.5	1.0	2.3048861143232218	705.2188139983815
bumblebox-01_2023-10-28_10-05-02	1	2023-10-28_10-05-02	1	10	3255.75	683.0	3276.5	704.0	1.0	123.07644981880165	1343.997400710762
bumblebox-01_2023-10-28_10-05-02	1	2023-10-28_10-05-02	1	12	2111.0	1977.5	2083.5	1972.0	1.0	4.589389937671455	500.61926157682785
bumblebox-01_2023-10-28_10-05-02	1	2023-10-28_10-05-02	1	13	2522.0	1636.5	2508.5	1615.0			381.0042002619971
bumblebox-01_2023-10-28_10-05-02	1	2023-10-28_10-05-02	1	15	1856.5	1594.0	1847.5	1612.0	1.0	9.762812094883317	337.2558879406218
bumblebox-01_2023-10-28_10-05-02	1	2023-10-28_10-05-02	2	2	2198.25	1771.0	2220.5	1791.5	1.0	16.554833131143305	283.356823644981
bumblebox-01_2023-10-28_10-05-02	1	2023-10-28_10-05-02	2	3	2353.5	1626.0	2352.0	1653.5	1.0	53.688918782184466	220.07981331415903
bumblebox-01_2023-10-28_10-05-02	1	2023-10-28_10-05-02	2	4	2092.0	1567.5	2122.5	1579.0	1.0	30.55016366568271	119.98998479297045
bumblebox-01_2023-10-28_10-05-02	1	2023-10-28_10-05-02	2	6	1758.0	1178.5	1758.5	1207.5	1.0	29.045223359444147	524.9871287369873
bumblebox-01_2023-10-28_10-05-02	1	2023-10-28_10-05-02	2	9	1495.5	1237.0	1509.5	1208.0	1.0	26.15578329930113	730.9588921452237
bumblebox-01_2023-10-28_10-05-02	1	2023-10-28_10-05-02	2	10	3246.75	811.75	3261.5	837.5	1.0	129.06417977115106	1261.4341317218427
bumblebox-01_2023-10-28_10-05-02	1	2023-10-28_10-05-02	2	12	2108.75	1976.75	2082.0	1970.0	1.0	2.3717082451262845	494.09458361909657
bumblebox-01_2023-10-28_10-05-02	1	2023-10-28_10-05-02	2	13	2520.5	1631.0	2507.0	1611.5	1.0	5.70087712549569	367.4483513299002
bumblebox-01_2023-10-28_10-05-02	1	2023-10-28_10-05-02	2	15	1864.5	1593.5	1859.0	1612.0	1.0	8.0156097709407	334.5077424873012
bumblebox-01_2023-10-28_10-05-02	1	2023-10-28_10-05-02	3	2	2191.75	1778.0	2208.0	1804.0	1.0	9.5524865872714	308.4556114869893
bumblebox-01_2023-10-28_10-05-02	1	2023-10-28_10-05-02	3	3	2370.5	1687.5	2371.5	1719.0	1.0	63.80634764660958	302.41753298678384
bumblebox-01_2023-10-28_10-05-02	1	2023-10-28_10-05-02	3	4	2099.5	1564.75	2127.5	1582.0	1.0	7.988272654335229	110.83365297964558
bumblebox-01_2023-10-28_10-05-02	1	2023-10-28_10-05-02	3	6	1871.75	1105.5	1877.0	1127.0	1.0	135.15939663967134	465.12836454876896
bumblebox-01_2023-10-28_10-05-02	1	2023-10-28_10-05-02	3	9	1496.5	1225.5	1510.5	1197.0	1.0	11.543396380615196	706.6806133309534
bumblebox-01_2023-10-28_10-05-02	1	2023-10-28_10-05-02	3	10	3271.0	842.75	3284.5	870.0	1.0	39.3581313072661	1277.28482968084
bumblebox-01_2023-10-28_10-05-02	1	2023-10-28_10-05-02	3	12	2108.25	1975.25	2081.5	1968.0	1.0	1.5811388300841898	506.52385050737
bumblebox-01_2023-10-28_10-05-02	1	2023-10-28_10-05-02	3	15	1863.25	1591.0	1856.5	1609.5	1.0	2.7950849718747373	319.1200624495622
bumblebox-01_2023-10-28_10-05-02	1	2023-10-28_10-05-02	4	2	2186.5	1772.25	2207.5	1796.5	1.0	7.786205751198718	273.7677569076062
bumblebox-01_2023-10-28_10-05-02	1	2023-10-28_10-05-02	4	3	2359.75	1669.25	2349.5	1696.0	1.0	21.180769579975134	232.2171517256113
bumblebox-01_2023-10-28_10-05-02	1	2023-10-28_10-05-02	4	4	2104.25	1514.5	2137.0	1516.5	1.0	50.47400320957314	98.90206294893714
bumblebox-01_2023-10-28_10-05-02	1	2023-10-28_10-05-02	4	6	1848.25	1196.0	1853.5	1227.5	1.0	93.50133688883813	465.6593369143966
bumblebox-01_2023-10-28_10-05-02	1	2023-10-28_10-05-02	4	9	1507.25	1216.5	1522.0	1190.0	1.0	14.020074892809953	749.8806247589604
bumblebox-01_2023-10-28_10-05-02	1	2023-10-28_10-05-02	4	10	3315.25	919.75	3330.5	946.5	1.0	88.80913522830858	1254.9681824209288
bumblebox-01_2023-10-28_10-05-02	1	2023-10-28_10-05-02	4	12	2107.5	1984.0	2081.0	1975.0	1.0	8.782084035125148	494.18655103333407
bumblebox-01_2023-10-28_10-05-02	1	2023-10-28_10-05-02	4	13	2520.25	1627.75	2506.5	1605.5	2.0	3.2596012026013246	343.41540281252526
bumblebox-01_2023-10-28_10-05-02	1	2023-10-28_10-05-02	4	15	1868.25	1590.25	1865.0	1609.0	1.0	5.055937104039171	345.9410675566318
bumblebox-01_2023-10-28_10-05-02	1	2023-10-28_10-05-02	5	2	2241.0	1781.75	2272.5	1790.0	1.0	55.32178594369491	310.59788665391386
bumblebox-01_2023-10-28_10-05-02	1	2023-10-28_10-05-02	5	3	2317.25	1579.5	2287.0	1585.5	1.0	99.30414140407237	152.31303778597493
bumblebox-01_2023-10-28_10-05-02	1	2023-10-28_10-05-02	5	4	2112.0	1509.5	2132.0	1491.0	1.0	9.222933372848358	103.22281230228052
bumblebox-01_2023-10-28_10-05-02	1	2023-10-28_10-05-02	5	6	1849.75	1233.25	1869.0	1260.5	1.0	37.28018910896242	431.40832793093284
bumblebox-01_2023-10-28_10-05-02	1	2023-10-28_10-05-02	5	9	1504.75	1214.75	1520.5	1188.5	1.0	3.0516389039334255	749.5887937355238
bumblebox-01_2023-10-28_10-05-02	1	2023-10-28_10-05-02	5	10	3334.0	1015.5	3350.0	1042.0	1.0	97.5685656346346	1214.8768687082857
bumblebox-01_2023-10-28_10-05-02	1	2023-10-28_10-05-02	5	12	2100.75	1975.75	2075.0	1964.5	1.0	10.659502802663921	514.3066091985462
bumblebox-01_2023-10-28_10-05-02	1	2023-10-28_10-05-02	6	2	2278.5	1794.25	2309.5	1799.0	1.0	39.528470752104745	323.07218660092366
bumblebox-01_2023-10-28_10-05-02	1	2023-10-28_10-05-02	6	3	2305.25	1600.0	2275.5	1584.5	1.0	23.753947040439407	170.69044214840014
bumblebox-01_2023-10-28_10-05-02	1	2023-10-28_10-05-02	6	6	1877.25	1170.5	1907.0	1173.5	1.0	68.51140416018343	436.20933527799866
bumblebox-01_2023-10-28_10-05-02	1	2023-10-28_10-05-02	6	9	1503.5	1211.5	1520.5	1187.0	1.0	3.48209706929603	727.7010425978233
bumblebox-01_2023-10-28_10-05-02	1	2023-10-28_10-05-02	6	10	3322.75	1095.0	3331.5	1125.5	1.0	80.29204506051643	1211.3523487223288
bumblebox-01_2023-10-28_10-05-02	1	2023-10-28_10-05-02	6	12	2098.25	1968.75	2073.0	1958.0	1.0	7.433034373659253	487.5103151708271
bumblebox-01_2023-10-28_10-05-02	1	2023-10-28_10-05-02	6	15	1852.0	1573.25	1849.5	1596.0	2.0	23.517280880237834	335.88756926042
bumblebox-01_2023-10-28_10-05-02	1	2023-10-28_10-05-02	7	2	2285.0	1813.25	2317.0	1823.0	1.0	20.081085628023203	331.5437184518778
bumblebox-01_2023-10-28_10-05-02	1	2023-10-28_10-05-02	7	3	2344.75	1559.0	2328.0	1531.0	1.0	56.931976954959154	169.9928719994233
bumblebox-01_2023-10-28_10-05-02	1	2023-10-28_10-05-02	7	6	1933.5	1163.0	1959.0	1162.0	1.0	56.747797314080834	418.7848873679123
bumblebox-01_2023-10-28_10-05-02	1	2023-10-28_10-05-02	7	9	1513.25	1211.25	1531.5	1186.5	1.0	9.75320460156558	731.3404984990901
bumblebox-01_2023-10-28_10-05-02	1	2023-10-28_10-05-02	7	10	3279.25	1184.75	3277.0	1215.0	1.0	99.73621458627754	1136.285865265445
bumblebox-01_2023-10-28_10-05-02	1	2023-10-28_10-05-02	7	12	2095.25	1967.5	2069.5	1960.0	1.0	3.25	479.63796402141924
bumblebox-01_2023-10-28_10-05-02	1	2023-10-28_10-05-02	7	15	1855.25	1577.75	1854.5	1599.0	1.0	5.55090082779363	341.1391574488303
bumblebox-01_2023-10-28_10-05-02	1	2023-10-28_10-05-02	8	2	2330.0	1794.5	2360.5	1795.0	1.0	48.75	256.0077072678782
bumblebox-01_2023-10-28_10-05-02	1	2023-10-28_10-05-02	8	3	2336.75	1522.25	2323.5	1495.0	1.0	37.610670028596935	42.51333532617197
bumblebox-01_2023-10-28_10-05-02	1	2023-10-28_10-05-02	8	6	1918.75	1158.5	1942.0	1149.0	1.0	15.421170513291136	538.4938953667183
bumblebox-01_2023-10-28_10-05-02	1	2023-10-28_10-05-02	8	10	3258.25	1219.75	3248.0	1249.0	1.0	40.8166632639171	1012.0740299078366
bumblebox-01_2023-10-28_10-05-02	1	2023-10-28_10-05-02	8	12	2094.25	1964.75	2069.0	1959.0	1.0	2.9261749776799064	470.82207398041817
bumblebox-01_2023-10-28_10-05-02	1	2023-10-28_10-05-02	8	15	1852.0	1583.0	1849.0	1604.0	1.0	6.174544517614234	448.3561506740176
bumblebox-01_2023-10-28_10-05-02	1	2023-10-28_10-05-02	9	2	2364.25	1819.75	2393.0	1823.5	1.0	42.55143945861291	357.11641687842024
bumblebox-01_2023-10-28_10-05-02	1	2023-10-28_10-05-02	9	3	2391.5	1557.0	2395.5	1525.5	1.0	64.84693516273533	195.73873674166933
bumblebox-01_2023-10-28_10-05-02	1	2023-10-28_10-05-02	9	6	1952.75	1150.5	1978.5	1145.5	1.0	34.92849839314596	430.9436918684673
bumblebox-01_2023-10-28_10-05-02	1	2023-10-28_10-05-02	9	9	1503.75	1198.0	1523.5	1175.0	2.0	16.30375723568037	762.8889648592916
bumblebox-01_2023-10-28_10-05-02	1	2023-10-28_10-05-02	9	10	3275.0	1224.25	3264.0	1253.0	1.0	17.34394707095245	1106.0025031571115
bumblebox-01_2023-10-28_10-05-02	1	2023-10-28_10-05-02	9	12	2093.75	1970.75	2069.0	1969.0	1.0	6.020797289396148	482.9479336664077
bumblebox-01_2023-10-28_10-05-02	1	2023-10-28_10-05-02	9	15	1847.5	1583.75	1844.0	1605.0	1.0	4.562071897723665	366.14458676644017
bumblebox-01_2023-10-28_10-05-02	1	2023-10-28_10-05-02	10	2	2367.75	1834.25	2395.5	1834.5	1.0	14.916433890176299	363.23786445450514
bumblebox-01_2023-10-28_10-05-02	1	2023-10-28_10-05-02	10	3	2411.25	1560.25	2427.5	1532.5	1.0	20.015618901248097	215.08228432535378
bumblebox-01_2023-10-28_10-05-02	1	2023-10-28_10-05-02	10	6	1931.75	1152.25	1945.0	1137.0	1.0	21.072790512886517	449.1506624753444
bumblebox-01_2023-10-28_10-05-02	1	2023-10-28_10-05-02	10	9	1508.25	1202.0	1526.5	1177.5	1.0	6.020797289396148	759.3669036689411
bumblebox-01_2023-10-28_10-05-02	1	2023-10-28_10-05-02	10	10	3260.0	1270.75	3250.5	1300.5	1.0	48.85949242470699	1085.0980887665862
bumblebox-01_2023-10-28_10-05-02	1	2023-10-28_10-05-02	10	12	2095.0	1974.0	2070.5	1973.0	1.0	3.48209706929603	475.06657025460055
bumblebox-01_2023-10-28_10-05-02	1	2023-10-28_10-05-02	10	15	1839.0	1584.25	1835.0	1605.5	1.0	8.514693182963201	370.1556208859583
bumblebox-01_2023-10-28_10-05-02	1	2023-10-28_10-05-02	11	2	2369.75	1838.0	2397.0	1839.5	1.0	4.25	360.5133970309225
bumblebox-01_2023-10-28_10-05-02	1	2023-10-28_10-05-02	11	3	2408.25	1560.5	2419.5	1531.5	1.0	3.010398644698074	218.0719462115424
bumblebox-01_2023-10-28_10-05-02	1	2023-10-28_10-05-02	11	6	1907.5	1133.75	1906.0	1115.0	1.0	30.501024572954922	483.407158477558
bumblebox-01_2023-10-28_10-05-02	1	2023-10-28_10-05-02	11	9	1504.0	1198.25	1521.0	1174.5	1.0	5.667892024377317	762.2475334797209
bumblebox-01_2023-10-28_10-05-02	1	2023-10-28_10-05-02	11	10	3231.0	1366.25	3216.5	1393.5	1.0	99.8060619401447	1049.5418467170352
bumblebox-01_2023-10-28_10-05-02	1	2023-10-28_10-05-02	11	12	2096.5	1981.25	2072.5	1980.0	1.0	7.403546447480424	467.7727800166334
bumblebox-01_2023-10-28_10-05-02	1	2023-10-28_10-05-02	11	15	1836.25	1587.25	1832.0	1608.0	1.0	4.0697051490249265	362.69879840901984
bumblebox-01_2023-10-28_10-05-02	1	2023-10-28_10-05-02	12	2	2372.5	1835.5	2398.5	1837.0	1.0	3.7165171868296265	351.72560218825953
bumblebox-01_2023-10-28_10-05-02	1	2023-10-28_10-05-02	12	3	2375.25	1580.75	2370.0	1548.0	1.0	38.71772849742092	192.54119954027536
bumblebox-01_2023-10-28_10-05-02	1	2023-10-28_10-05-02	12	6	1919.25	1132.5	1919.0	1117.0	1.0	11.816302298096474	484.8476722705004
bumblebox-01_2023-10-28_10-05-02	1	2023-10-28_10-05-02	12	9	1494.75	1204.0	1510.5	1179.5	1.0	10.891510455395983	768.6465244778233
bumblebox-01_2023-10-28_10-05-02	1	2023-10-28_10-05-02	12	10	3230.25	1436.75	3220.0	1466.5	1.0	70.50398924883612	1047.0072857327932
bumblebox-01_2023-10-28_10-05-02	1	2023-10-28_10-05-02	12	12	2095.25	1972.75	2071.0	1968.0	1.0	8.59142013871979	446.4124925675894
bumblebox-01_2023-10-28_10-05-02	1	2023-10-28_10-05-02	12	15	1828.5	1590.25	1824.0	1612.0	1.0	8.31038506929733	363.5242637103093
bumblebox-01_2023-10-28_10-05-02	1	2023-10-28_10-05-02	13	2	2373.75	1836.0	2400.0	1838.0	1.0	1.346291201783626	349.7099125835351
bumblebox-01_2023-10-28_10-05-02	1	2023-10-28_10-05-02	13	3	2338.75	1561.5	2319.5	1534.5	1.0	41.26514873352573	165.63219179611104
bumblebox-01_2023-10-28_10-05-02	1	2023-10-28_10-05-02	13	6	1915.75	1132.75	1914.0	1117.0	1.0	3.5089172119045497	489.84093237561535
bumblebox-01_2023-10-28_10-05-02	1	2023-10-28_10-05-02	13	9	1498.25	1205.75	1514.5	1180.5	1.0	3.913118960624632	757.6617199567066
bumblebox-01_2023-10-28_10-05-02	1	2023-10-28_10-05-02	13	10	3172.0	1531.25	3155.5	1556.5	1.0	111.0104161779425	998.5908132187569
bumblebox-01_2023-10-28_10-05-02	1	2023-10-28_10-05-02	13	12	2098.5	1981.25	2075.5	1979.0	1.0	9.100137361600648	438.4743086975052
bumblebox-01_2023-10-28_10-05-02	1	2023-10-28_10-05-02	13	15	1818.0	1596.25	1815.5	1617.5	1.0	12.093386622447824	358.6642452438303
bumblebox-01_2023-10-28_10-05-02	1	2023-10-28_10-05-02	14	2	2374.5	1838.25	2400.5	1840.0	1.0	2.3717082451262845	342.0829223526163
bumblebox-01_2023-10-28_10-05-02	1	2023-10-28_10-05-02	14	3	2329.0	1599.0	2303.0	1578.0	1.0	38.74677405926847	168.1682906483617
bumblebox-01_2023-10-28_10-05-02	1	2023-10-28_10-05-02	14	6	1907.0	1129.25	1904.5	1113.5	1.0	9.424038412485382	509.07683679902993
bumblebox-01_2023-10-28_10-05-02	1	2023-10-28_10-05-02	14	9	1500.5	1202.5	1515.0	1176.5	1.0	3.952847075210474	757.5700833074449
bumblebox-01_2023-10-28_10-05-02	1	2023-10-28_10-05-02	14	10	3125.5	1631.0	3112.5	1659.0	1.0	110.05595167913455	963.9625080036749
bumblebox-01_2023-10-28_10-05-02	1	2023-10-28_10-05-02	14	12	2099.75	1984.0	2076.5	1982.5	1.0	3.020761493398643	419.908634680917
bumblebox-01_2023-10-28_10-05-02	1	2023-10-28_10-05-02	14	15	1808.5	1598.75	1806.0	1620.0	1.0	9.82344135219425	356.2829594491961
bumblebox-01_2023-10-28_10-05-02	1	2023-10-28_10-05-02	15	2	2374.0	1834.75	2399.5	1837.0	1.0	3.5355339059327378	336.33129090957016
bumblebox-01_2023-10-28_10-05-02	1	2023-10-28_10-05-02	15	3	2240.0	1581.5	2208.0	1576.0	1.0	90.7041895394033	87.32142857142844
bumblebox-01_2023-10-28_10-05-02	1	2023-10-28_10-05-02	15	6	1902.5	1124.0	1901.0	1110.5	1.0	6.914658342969665	521.4360628131132
bumblebox-01_2023-10-28_10-05-02	1	2023-10-28_10-05-02	15	9	1526.0	1211.0	1542.0	1186.0	1.0	26.879360111431225	728.0084353135994
bumblebox-01_2023-10-28_10-05-02	1	2023-10-28_10-05-02	15	10	3116.5	1728.5	3110.0	1758.5	1.0	97.91450352220554	974.9670487629154
bumblebox-01_2023-10-28_10-05-02	1	2023-10-28_10-05-02	15	12	2103.25	1992.0	2079.5	1990.0	1.0	8.73212459828649	413.4651541224114
bumblebox-01_2023-10-28_10-05-02	1	2023-10-28_10-05-02	15	15	1806.5	1598.75	1808.5	1619.5	1.0	2.0	346.60808677283717
bumblebox-01_2023-10-28_10-05-02	1	2023-10-28_10-05-02	16	2	2373.5	1830.5	2399.5	1833.5	1.0	4.2793106921559225	328.8279937745507
bumblebox-01_2023-10-28_10-05-02	1	2023-10-28_10-05-02	16	3	2193.0	1584.75	2159.5	1583.0	1.0	47.11223301861205	43.51396972495717
bumblebox-01_2023-10-28_10-05-02	1	2023-10-28_10-05-02	16	6	1904.0	1122.0	1903.5	1110.5	1.0	2.5	528.1881356416983
bumblebox-01_2023-10-28_10-05-02	1	2023-10-28_10-05-02	16	9	1513.25	1210.5	1525.5	1184.0	1.0	12.759800155174846	740.8105849028357
bumblebox-01_2023-10-28_10-05-02	1	2023-10-28_10-05-02	16	10	3159.25	1782.5	3164.5	1813.0	1.0	68.87352539256285	1027.7769532156403
bumblebox-01_2023-10-28_10-05-02	1	2023-10-28_10-05-02	16	12	2104.25	1998.75	2081.5	1994.5	1.0	6.823672031978091	411.7360582128472
bumblebox-01_2023-10-28_10-05-02	1	2023-10-28_10-05-02	16	15	1801.0	1597.75	1806.0	1618.0	1.0	5.5901699437494745	348.84672420677236
bumblebox-01_2023-10-28_10-05-02	1	2023-10-28_10-05-02	17	2	2377.5	1836.5	2403.0	1840.0	1.0	7.211102550927978	334.616232360571
bumblebox-01_2023-10-28_10-05-02	1	2023-10-28_10-05-02	17	3	2036.25	1665.75	2020.0	1692.0	1.0	176.44138545137307	112.29555118670784
bumblebox-01_2023-10-28_10-05-02	1	2023-10-28_10-05-02	17	6	1904.75	1123.0	1903.5	1110.5	1.0	1.25	536.2097435058527
bumblebox-01_2023-10-28_10-05-02	1	2023-10-28_10-05-02	17	9	1514.75	1209.75	1526.5	1184.0	1.0	1.6770509831248424	735.3796187503904
bumblebox-01_2023-10-28_10-05-02	1	2023-10-28_10-05-02	17	10	3196.25	1825.25	3205.0	1854.5	1.0	56.53815083640426	1085.3986618298554
bumblebox-01_2023-10-28_10-05-02	1	2023-10-28_10-05-02	17	12	2100.75	1995.25	2078.0	1988.0	1.0	4.949747468305833	388.2495581295039
bumblebox-01_2023-10-28_10-05-02	1	2023-10-28_10-05-02	17	15	1799.0	1602.75	1805.0	1620.0	1.0	5.385164807134504	333.7964998563145
bumblebox-01_2023-10-28_10-05-02	1	2023-10-28_10-05-02	18	2	2368.0	1827.75	2395.0	1835.5	1.0	12.91559135308949	319.5107967419786
bumblebox-01_2023-10-28_10-05-02	1	2023-10-28_10-05-02	18	3	2026.0	1654.75	1997.5	1666.5	1.0	15.035374953754895	114.25569360171133
bumblebox-01_2023-10-28_10-05-02	1	2023-10-28_10-05-02	18	6	1900.25	1123.0	1901.0	1110.0	1.0	4.5	541.4256042606219
bumblebox-01_2023-10-28_10-05-02	1	2023-10-28_10-05-02	18	9	1516.25	1213.25	1529.0	1187.0	1.0	3.8078865529319543	733.8021076307052
bumblebox-01_2023-10-28_10-05-02	1	2023-10-28_10-05-02	18	10	3199.25	1872.5	3201.0	1902.5	1.0	47.34514230625989	1098.4450727305953
bumblebox-01_2023-10-28_10-05-02	1	2023-10-28_10-05-02	18	12	2104.5	1992.25	2078.5	1989.5	1.0	4.802343178074636	380.9633080650114
bumblebox-01_2023-10-28_10-05-02	1	2023-10-28_10-05-02	18	15	1810.25	1602.5	1814.5	1620.0	1.0	11.2527774349269	321.9701726741728
bumblebox-01_2023-10-28_10-05-02	1	2023-10-28_10-05-02	19	2	2373.0	1825.25	2399.5	1830.0	1.0	5.5901699437494745	241.35705022734342
bumblebox-01_2023-10-28_10-05-02	1	2023-10-28_10-05-02	19	3	1998.25	1673.0	1975.5	1680.0	1.0	33.213325638966054	170.4213426416358
bumblebox-01_2023-10-28_10-05-02	1	2023-10-28_10-05-02	19	9	1518.75	1210.0	1532.0	1184.5	1.0	4.100304866714182	812.3999788862901
bumblebox-01_2023-10-28_10-05-02	1	2023-10-28_10-05-02	19	10	3197.0	1897.75	3199.5	1928.0	1.0	25.350049309616736	1049.2726134618738
bumblebox-01_2023-10-28_10-05-02	1	2023-10-28_10-05-02	19	12	2096.5	1996.25	2071.5	1996.0	1.0	8.94427190999916	304.03319560169376
bumblebox-01_2023-10-28_10-05-02	1	2023-10-28_10-05-02	19	15	1815.25	1600.0	1820.0	1616.5	1.0	5.5901699437494745	365.27035744469856
bumblebox-01_2023-10-28_10-05-02	1	2023-10-28_10-05-02	20	2	2375.25	1828.0	2400.5	1834.5	1.0	3.553167600887974	324.8824218239642
bumblebox-01_2023-10-28_10-05-02	1	2023-10-28_10-05-02	20	3	1978.5	1688.0	1957.5	1689.0	1.0	24.80045362488356	155.30105719970774
bumblebox-01_2023-10-28_10-05-02	1	2023-10-28_10-05-02	20	6	1901.0	1124.5	1900.5	1112.0	2.0	1.6770509831248424	547.5105254789207
bumblebox-01_2023-10-28_10-05-02	1	2023-10-28_10-05-02	20	9	1514.5	1210.75	1527.5	1184.0	1.0	4.315669125408017	734.8756567388435
bumblebox-01_2023-10-28_10-05-02	1	2023-10-28_10-05-02	20	10	3168.25	1935.75	3162.5	1965.5	1.0	47.65041972532876	1092.2550594050451
bumblebox-01_2023-10-28_10-05-02	1	2023-10-28_10-05-02	20	12	2093.25	1993.0	2068.5	1992.0	1.0	4.596194077712559	368.1081200003664
bumblebox-01_2023-10-28_10-05-02	1	2023-10-28_10-05-02	20	15	1815.25	1601.5	1820.0	1617.0	1.0	1.5	306.58193173660254
bumblebox-01_2023-10-28_10-05-02	1	2023-10-28_10-05-02	21	2	2376.75	1825.25	2402.0	1833.5	1.0	3.132491021535417	331.24447242211306
bumblebox-01_2023-10-28_10-05-02	1	2023-10-28_10-05-02	21	3	1964.0	1690.5	1942.0	1687.5	1.0	14.713938969562161	157.64853701982088
bumblebox-01_2023-10-28_10-05-02	1	2023-10-28_10-05-02	21	6	1898.0	1125.25	1896.0	1113.5	1.0	3.092329219213245	546.9133342249586
bumblebox-01_2023-10-28_10-05-02	1	2023-10-28_10-05-02	21	9	1507.5	1213.25	1519.5	1187.5	1.0	7.433034373659253	731.9159901120024
bumblebox-01_2023-10-28_10-05-02	1	2023-10-28_10-05-02	21	10	3112.0	1968.5	3097.5	1995.5	1.0	65.0893616499655	1058.2880669520284
bumblebox-01_2023-10-28_10-05-02	1	2023-10-28_10-05-02	21	12	2090.75	1986.25	2065.5	1981.0	1.0	7.198090024443984	357.09598621007626
bumblebox-01_2023-10-28_10-05-02	1	2023-10-28_10-05-02	21	15	1817.0	1598.5	1823.0	1614.5	1.0	3.473110997362451	294.082211190639
bumblebox-01_2023-10-28_10-05-02	1	2023-10-28_10-05-02	22	2	2376.5	1828.0	2401.0	1836.0	1.0	2.7613402542968153	266.23773445926105
bumblebox-01_2023-10-28_10-05-02	1	2023-10-28_10-05-02	22	3	1952.75	1674.0	1931.0	1664.5	1.0	19.97029043354152	186.0615657517694
bumblebox-01_2023-10-28_10-05-02	1	2023-10-28_10-05-02	22	9	1511.25	1210.75	1524.0	1185.0	1.0	4.5069390943299865	803.9839278555262
bumblebox-01_2023-10-28_10-05-02	1	2023-10-28_10-05-02	22	10	3060.75	2038.5	3044.0	2064.5	1.0	86.75576349730316	980.8142185194911
bumblebox-01_2023-10-28_10-05-02	1	2023-10-28_10-05-02	22	12	2091.5	1984.5	2066.5	1979.0	1.0	1.9039432764659772	267.0990569994585
bumblebox-01_2023-10-28_10-05-02	1	2023-10-28_10-05-02	22	15	1804.5	1588.0	1810.0	1609.5	1.0	16.32482771731451	354.1462003890484
bumblebox-01_2023-10-28_10-05-02	1	2023-10-28_10-05-02	23	2	2376.0	1827.75	2402.0	1832.5	1.0	0.5590169943749475	337.46840366082813
bumblebox-01_2023-10-28_10-05-02	1	2023-10-28_10-05-02	23	3	1958.25	1683.75	1936.5	1683.0	1.0	11.194306588619055	140.0171682257545
bumblebox-01_2023-10-28_10-05-02	1	2023-10-28_10-05-02	23	6	1903.75	1122.75	1901.0	1110.5	2.0	6.269968101992227	554.8570152732677
bumblebox-01_2023-10-28_10-05-02	1	2023-10-28_10-05-02	23	9	1513.5	1210.0	1527.0	1183.5	1.0	2.3717082451262845	723.9928622167602
bumblebox-01_2023-10-28_10-05-02	1	2023-10-28_10-05-02	23	10	3008.25	2093.5	2987.5	2116.0	1.0	76.03453162872775	1019.7889550074082
bumblebox-01_2023-10-28_10-05-02	1	2023-10-28_10-05-02	23	12	2092.0	1981.25	2067.0	1975.5	1.0	3.2882366094914763	336.7863278285579
bumblebox-01_2023-10-28_10-05-02	1	2023-10-28_10-05-02	23	15	1796.75	1592.25	1807.0	1612.0	1.0	8.838834764831844	300.4644979707527
bumblebox-01_2023-10-28_10-05-02	1	2023-10-28_10-05-02	24	3	1939.25	1712.0	1921.5	1718.0	1.0	34.04500697606038	124.59362415691886
bumblebox-01_2023-10-28_10-05-02	1	2023-10-28_10-05-02	24	6	1907.5	1120.25	1904.0	1109.0	1.0	4.5069390943299865	520.8810728121045
bumblebox-01_2023-10-28_10-05-02	1	2023-10-28_10-05-02	24	9	1506.5	1212.0	1520.5	1186.0	1.0	7.280109889280518	667.6898983414549
bumblebox-01_2023-10-28_10-05-02	1	2023-10-28_10-05-02	24	10	2925.0	2131.0	2898.0	2145.5	1.0	91.30614710960046	1027.4494555356753
bumblebox-01_2023-10-28_10-05-02	1	2023-10-28_10-05-02	24	12	2107.0	1988.25	2080.5	1986.5	1.0	16.55294535724685	369.8307162480633
bumblebox-01_2023-10-28_10-05-02	1	2023-10-28_10-05-02	24	15	1794.25	1595.75	1804.5	1613.0	1.0	4.301162633521313	237.66973832166545
bumblebox-01_2023-10-28_10-05-02	1	2023-10-28_10-05-02	25	3	1945.75	1713.25	1922.0	1721.5	1.0	6.619101147436863	103.11403881140536
bumblebox-01_2023-10-28_10-05-02	1	2023-10-28_10-05-02	25	9	1503.0	1206.0	1517.0	1181.0	1.0	6.946221994724902	756.6466348302886
bumblebox-01_2023-10-28_10-05-02	1	2023-10-28_10-05-02	25	10	2890.0	2156.5	2863.0	2171.5	1.0	43.30415684434925	943.804471275698
bumblebox-01_2023-10-28_10-05-02	1	2023-10-28_10-05-02	25	12	2100.75	1985.5	2074.0	1972.5	1.0	6.8282501418738315	259.3878225746151
bumblebox-01_2023-10-28_10-05-02	1	2023-10-28_10-05-02	25	15	1796.5	1597.25	1807.5	1612.5	1.0	2.704163456597992	284.4772266808014
bumblebox-01_2023-10-28_10-05-02	1	2023-10-28_10-05-02	26	3	1941.5	1684.0	1915.5	1687.0	1.0	29.557148035627524	114.50943192593343
bumblebox-01_2023-10-28_10-05-02	1	2023-10-28_10-05-02	26	9	1502.0	1209.75	1516.0	1184.0	1.0	3.881043674065006	756.5212307001038
bumblebox-01_2023-10-28_10-05-02	1	2023-10-28_10-05-02	26	10	2851.0	2216.75	2827.0	2236.5	1.0	71.77090287853427	939.5488664779497
bumblebox-01_2023-10-28_10-05-02	1	2023-10-28_10-05-02	26	12	2116.25	1998.75	2092.5	1997.5	1.0	20.3914810644053	268.9620512265625
bumblebox-01_2023-10-28_10-05-02	1	2023-10-28_10-05-02	26	15	1794.75	1593.25	1804.0	1610.5	1.0	4.366062299143245	287.0032839533373
bumblebox-01_2023-10-28_10-05-02	1	2023-10-28_10-05-02	27	3	1930.25	1687.5	1905.5	1685.5	1.0	11.78187166794818	90.88026310603531
bumblebox-01_2023-10-28_10-05-02	1	2023-10-28_10-05-02	27	6	1907.75	1128.5	1909.5	1115.0	3.0	8.253787009609589	524.6444563278599
bumblebox-01_2023-10-28_10-05-02	1	2023-10-28_10-05-02	27	9	1507.5	1208.25	1523.0	1182.5	1.0	5.70087712549569	664.2591215448648
bumblebox-01_2023-10-28_10-05-02	1	2023-10-28_10-05-02	27	10	2822.75	2274.75	2800.0	2296.0	1.0	64.5140488575938	1029.6298046978934
bumblebox-01_2023-10-28_10-05-02	1	2023-10-28_10-05-02	27	12	2075.5	1965.25	2052.5	1967.5	1.0	52.752369615022985	328.7593048957786
bumblebox-01_2023-10-28_10-05-02	1	2023-10-28_10-05-02	27	15	1813.75	1594.75	1820.0	1610.5	1.0	19.059118552545918	201.72969056525997
bumblebox-01_2023-10-28_10-05-02	1	2023-10-28_10-05-02	28	3	1922.75	1686.5	1897.0	1689.0	1.0	7.566372975210778	87.52793204965427
bumblebox-01_2023-10-28_10-05-02	1	2023-10-28_10-05-02	28	6	1903.0	1124.25	1905.0	1113.0	1.0	6.373774391990981	534.1554210984748
bumblebox-01_2023-10-28_10-05-02	1	2023-10-28_10-05-02	28	9	1506.5	1207.5	1521.5	1182.0	1.0	1.25	663.707102610448
bumblebox-01_2023-10-28_10-05-02	1	2023-10-28_10-05-02	28	10	2792.75	2321.0	2773.0	2345.5	1.0	55.12769267799987	1037.6788467001188
bumblebox-01_2023-10-28_10-05-02	1	2023-10-28_10-05-02	28	12	2071.25	1961.25	2047.0	1957.5	1.0	5.836308764964376	319.69222395228115
bumblebox-01_2023-10-28_10-05-02	1	2023-10-28_10-05-02	28	15	1815.25	1594.5	1823.5	1610.0	1.0	1.5206906325745548	194.50678365776585
bumblebox-01_2023-10-28_10-05-02	1	2023-10-28_10-05-02	29	3	1915.25	1707.0	1890.0	1708.5	1.0	21.828879952943073	93.6797329261303
bumblebox-01_2023-10-28_10-05-02	1	2023-10-28_10-05-02	29	6	1900.25	1125.5	1901.5	1113.5	1.0	3.020761493398643	532.1013537799397
bumblebox-01_2023-10-28_10-05-02	1	2023-10-28_10-05-02	29	9	1505.5	1209.75	1521.5	1184.0	1.0	2.462214450449026	654.3957268817632
bumblebox-01_2023-10-28_10-05-02	1	2023-10-28_10-05-02	29	10	2728.75	2309.75	2703.0	2327.5	1.0	64.9812472948927	990.7173414725536
bumblebox-01_2023-10-28_10-05-02	1	2023-10-28_10-05-02	29	12	2070.75	1948.25	2047.5	1944.0	1.0	13.009611831257688	309.0460737405418
bumblebox-01_2023-10-28_10-05-02	1	2023-10-28_10-05-02	29	15	1817.25	1600.0	1824.5	1617.5	1.0	5.852349955359813	179.49180768987142
bumblebox-01_2023-10-28_10-05-02	1	2023-10-28_10-05-02	30	3	1911.25	1742.0	1886.0	1741.0	1.0	35.22782990761707	107.43998647824029
bumblebox-01_2023-10-28_10-05-02	1	2023-10-28_10-05-02	30	6	1895.75	1125.0	1896.0	1113.5	1.0	4.527692569068709	547.0855896120013
bumblebox-01_2023-10-28_10-05-02	1	2023-10-28_10-05-02	30	9	1495.5	1220.5	1509.5	1193.0	1.0	14.682046860026023	661.5383088134638
bumblebox-01_2023-10-28_10-05-02	1	2023-10-28_10-05-02	30	10	2636.75	2345.75	2610.0	2361.5	1.0	98.79271228182775	942.1666611386283
bumblebox-01_2023-10-28_10-05-02	1	2023-10-28_10-05-02	30	12	2142.25	1953.5	2124.0	1974.0	1.0	71.69248565923768	328.5239347360317
bumblebox-01_2023-10-28_10-05-02	1	2023-10-28_10-05-02	30	15	1833.25	1601.0	1839.5	1618.5	1.0	16.0312195418814	165.27885737275795
bumblebox-01_2023-10-28_10-05-02	1	2023-10-28_10-05-02	31	3	1893.25	1731.0	1865.0	1732.0	1.0	21.095023109728988	96.72813706466184
bumblebox-01_2023-10-28_10-05-02	1	2023-10-28_10-05-02	31	9	1506.5	1209.75	1522.5	1184.0	1.0	15.380588415272024	737.9860991238249
bumblebox-01_2023-10-28_10-05-02	1	2023-10-28_10-05-02	31	10	2521.0	2368.25	2492.5	2378.5	1.0	117.91654888097769	802.4019768794192
bumblebox-01_2023-10-28_10-05-02	1	2023-10-28_10-05-02	31	12	2134.25	1975.0	2131.0	2002.5	1.0	22.940139493908923	251.85855653521085
bumblebox-01_2023-10-28_10-05-02	1	2023-10-28_10-05-02	31	15	1835.75	1602.75	1841.5	1619.0	1.0	3.0516389039334255	225.30628042733295
bumblebox-01_2023-10-28_10-05-02	1	2023-10-28_10-05-02	32	3	1870.25	1734.0	1839.5	1731.5	1.0	23.194827009486403	96.72617277655519
bumblebox-01_2023-10-28_10-05-02	1	2023-10-28_10-05-02	32	9	1508.25	1209.0	1524.0	1183.0	1.0	1.9039432764659772	727.6654124664715
bumblebox-01_2023-10-28_10-05-02	1	2023-10-28_10-05-02	32	10	2401.75	2397.0	2373.5	2407.5	1.0	122.66672327897244	758.9220990984516
bumblebox-01_2023-10-28_10-05-02	1	2023-10-28_10-05-02	32	12	2148.75	1987.25	2149.5	2018.5	1.0	18.981899272728217	281.6610817986752
bumblebox-01_2023-10-28_10-05-02	1	2023-10-28_10-05-02	32	15	1831.0	1601.25	1835.5	1617.5	1.0	4.981214711292819	220.59646982669514
bumblebox-01_2023-10-28_10-05-02	1	2023-10-28_10-05-02	33	1	1695.0	2990.0	1694.5	2960.0			1037.6254475698079
bumblebox-01_2023-10-28_10-05-02	1	2023-10-28_10-05-02	33	3	1854.75	1741.0	1823.5	1734.0	1.0	17.00735135169495	270.10755316684094
bumblebox-01_2023-10-28_10-05-02	1	2023-10-28_10-05-02	33	6	1907.75	1132.0	1909.5	1122.5	3.0	13.892443989449804	857.7794531683409
bumblebox-01_2023-10-28_10-05-02	1	2023-10-28_10-05-02	33	10	2300.0	2450.75	2271.5	2462.0	1.0	115.07443243396858	571.7890843173244
bumblebox-01_2023-10-28_10-05-02	1	2023-10-28_10-05-02	33	12	2187.0	2013.75	2202.0	2040.5	1.0	46.53291845564815	224.24300125335262
bumblebox-01_2023-10-28_10-05-02	1	2023-10-28_10-05-02	33	15	1841.0	1600.0	1846.5	1616.5	1.0	10.077822185373186	407.02567827813743
bumblebox-01_2023-10-28_10-05-02	1	2023-10-28_10-05-02	34	1	1673.5	2977.25	1667.5	2947.0	1.0	24.996249718707805	988.9807261701874
bumblebox-01_2023-10-28_10-05-02	1	2023-10-28_10-05-02	34	3	1870.0	1762.75	1839.5	1761.0	1.0	26.56360291827899	250.92462693561535
bumblebox-01_2023-10-28_10-05-02	1	2023-10-28_10-05-02	34	9	1492.0	1224.75	1506.0	1197.0	2.0	22.630178965266712	883.6732060379812
bumblebox-01_2023-10-28_10-05-02	1	2023-10-28_10-05-02	34	10	2224.5	2493.0	2199.0	2508.5	1.0	86.51770050111134	584.1543760594835
bumblebox-01_2023-10-28_10-05-02	1	2023-10-28_10-05-02	34	12	2247.0	2018.75	2268.0	2038.5	1.0	60.207972893961475	355.05140717382193
bumblebox-01_2023-10-28_10-05-02	1	2023-10-28_10-05-02	34	15	1845.0	1599.75	1849.5	1616.5	1.0	4.00780488547035	415.6243316619521
bumblebox-01_2023-10-28_10-05-02	1	2023-10-28_10-05-02	35	3	1894.5	1747.25	1867.5	1747.0	1.0	28.991378028648448	119.4949458840696
bumblebox-01_2023-10-28_10-05-02	1	2023-10-28_10-05-02	35	6	1907.5	1133.25	1907.5	1123.0	2.0	1.2747548783981961	564.8577310947873
bumblebox-01_2023-10-28_10-05-02	1	2023-10-28_10-05-02	35	9	1504.0	1212.25	1519.5	1186.5	1.0	17.327723451163457	688.8065553283194
bumblebox-01_2023-10-28_10-05-02	1	2023-10-28_10-05-02	35	10	2134.5	2516.5	2106.5	2528.0	1.0	93.01747147713702	836.8953452359208
bumblebox-01_2023-10-28_10-05-02	1	2023-10-28_10-05-02	35	12	2254.5	2011.0	2269.0	2035.0	1.0	10.784827305061496	409.428038704668
bumblebox-01_2023-10-28_10-05-02	1	2023-10-28_10-05-02	35	13	2454.75	1618.5	2434.0	1626.0	31.0		460.7376143041655
bumblebox-01_2023-10-28_10-05-02	1	2023-10-28_10-05-02	35	15	1848.0	1595.0	1852.5	1611.5	1.0	5.618051263561058	179.25808694364068
bumblebox-01_2023-10-28_10-05-02	1	2023-10-28_10-05-02	36	6	1911.25	1132.5	1912.0	1121.0	1.0	3.824264635194589	712.8490158425942
bumblebox-01_2023-10-28_10-05-02	1	2023-10-28_10-05-02	36	7	1580.5	2744.5	1609.5	2744.0			964.2990772883606
bumblebox-01_2023-10-28_10-05-02	1	2023-10-28_10-05-02	36	9	1502.5	1211.75	1518.0	1185.5	1.0	1.5811388300841898	763.263543767746
bumblebox-01_2023-10-28_10-05-02	1	2023-10-28_10-05-02	36	10	2040.5	2545.5	2012.0	2555.5	1.0	98.37174391053561	709.2729651062504
bumblebox-01_2023-10-28_10-05-02	1	2023-10-28_10-05-02	36	12	2265.75	2001.75	2287.0	2020.0	1.0	14.564511663629508	371.9349930170759
bumblebox-01_2023-10-28_10-05-02	1	2023-10-28_10-05-02	36	13	2349.5	1688.0	2323.5	1707.0	1.0	126.12617690233856	449.47202729016027
bumblebox-01_2023-10-28_10-05-02	1	2023-10-28_10-05-02	36	15	1848.75	1592.0	1853.0	1608.0	1.0	3.092329219213245	265.3757540099067
bumblebox-01_2023-10-28_10-05-02	1	2023-10-28_10-05-02	37	1	1796.5	2948.5	1826.0	2935.0	3.0	126.31532963183844	902.9006771580692
bumblebox-01_2023-10-28_10-05-02	1	2023-10-28_10-05-02	37	3	1919.5	1735.5	1905.5	1749.0	2.0	27.623585936659275	317.74775028707916
bumblebox-01_2023-10-28_10-05-02	1	2023-10-28_10-05-02	37	7	1619.0	2706.25	1649.5	2703.5	1.0	54.270733365231024	716.3173015937141
bumblebox-01_2023-10-28_10-05-02	1	2023-10-28_10-05-02	37	9	1504.75	1215.0	1520.0	1188.5	1.0	3.952847075210474	932.45997316909
bumblebox-01_2023-10-28_10-05-02	1	2023-10-28_10-05-02	37	10	2015.75	2522.5	1985.0	2522.0	1.0	33.78701673720247	480.3620135507178
bumblebox-01_2023-10-28_10-05-02	1	2023-10-28_10-05-02	37	12	2285.0	2005.0	2302.5	2026.0	1.0	19.52242300535464	374.79812274409807
bumblebox-01_2023-10-28_10-05-02	1	2023-10-28_10-05-02	37	13	2328.75	1689.75	2304.0	1710.0	1.0	20.8236644229588	551.9738515659052
bumblebox-01_2023-10-28_10-05-02	1	2023-10-28_10-05-02	37	15	1837.25	1603.0	1842.0	1621.0	1.0	15.913830462839549	456.5679457238539
bumblebox-01_2023-10-28_10-05-02	1	2023-10-28_10-05-02	38	1	1892.5	2840.0	1897.5	2828.0	1.0	144.87322043773307	766.9656660556349
bumblebox-01_2023-10-28_10-05-02	1	2023-10-28_10-05-02	38	7	1586.5	2710.5	1614.5	2706.0	1.0	32.77670666799823	716.7280397111331
bumblebox-01_2023-10-28_10-05-02	1	2023-10-28_10-05-02	38	9	1504.25	1210.5	1518.5	1184.5	1.0	4.527692569068709	955.5274454350285
bumblebox-01_2023-10-28_10-05-02	1	2023-10-28_10-05-02	38	10	1973.0	2457.25	1944.5	2446.0	1.0	78.00721120511872	388.286992140229
bumblebox-01_2023-10-28_10-05-02	1	2023-10-28_10-05-02	38	12	2290.75	2002.25	2303.5	2026.0	1.0	6.373774391990981	382.66463877043316
bumblebox-01_2023-10-28_10-05-02	1	2023-10-28_10-05-02	38	13	2324.5	1688.0	2297.0	1704.5	1.0	4.596194077712559	562.4901688483277
bumblebox-01_2023-10-28_10-05-02	1	2023-10-28_10-05-02	38	15	1831.75	1605.0	1834.5	1621.5	1.0	5.852349955359813	475.6547206380968
bumblebox-01_2023-10-28_10-05-02	1	2023-10-28_10-05-02	39	1	1892.0	2840.75	1898.0	2827.5	1.0	0.9013878188659973	880.9143448757163
bumblebox-01_2023-10-28_10-05-02	1	2023-10-28_10-05-02	39	6	1907.5	1130.75	1907.0	1121.0	3.0	4.138236339311712	829.2869048211315
bumblebox-01_2023-10-28_10-05-02	1	2023-10-28_10-05-02	39	7	1541.5	2786.0	1560.0	2801.0	1.0	87.89340134503841	904.672042722009
bumblebox-01_2023-10-28_10-05-02	1	2023-10-28_10-05-02	39	9	1500.5	1211.75	1514.5	1185.5	1.0	3.952847075210474	853.2737444734911
bumblebox-01_2023-10-28_10-05-02	1	2023-10-28_10-05-02	39	10	1981.25	2428.0	1955.0	2412.0	1.0	30.391199384032213	473.27737494286845
bumblebox-01_2023-10-28_10-05-02	1	2023-10-28_10-05-02	39	12	2293.75	2002.5	2308.0	2025.0	1.0	3.010398644698074	385.5337272960856
bumblebox-01_2023-10-28_10-05-02	1	2023-10-28_10-05-02	39	13	2333.0	1676.5	2306.0	1692.5	1.0	14.300349646075091	508.76655858341604
bumblebox-01_2023-10-28_10-05-02	1	2023-10-28_10-05-02	39	15	1835.0	1604.0	1839.0	1620.5	1.0	3.400367627183861	363.9614572764711
bumblebox-01_2023-10-28_10-05-02	1	2023-10-28_10-05-02	40	1	1846.25	2893.25	1866.5	2878.0	1.0	69.63700524864636	945.8874552144663
bumblebox-01_2023-10-28_10-05-02	1	2023-10-28_10-05-02	40	3	1991.0	1776.75	1985.0	1808.5	3.0	82.54582060892	187.64628038735498
bumblebox-01_2023-10-28_10-05-02	1	2023-10-28_10-05-02	40	6	1903.0	1129.75	1901.0	1119.5	1.0	4.6097722286464435	820.6081172513256
bumblebox-01_2023-10-28_10-05-02	1	2023-10-28_10-05-02	40	7	1537.25	2855.5	1536.0	2887.0	1.0	69.62982478794558	982.6536924679965
bumblebox-01_2023-10-28_10-05-02	1	2023-10-28_10-05-02	40	9	1505.25	1207.75	1518.0	1183.5	1.0	6.209871174187111	850.1380901809677
bumblebox-01_2023-10-28_10-05-02	1	2023-10-28_10-05-02	40	10	1979.75	2398.25	1956.0	2379.5	1.0	29.787791123210194	452.10313491366713
bumblebox-01_2023-10-28_10-05-02	1	2023-10-28_10-05-02	40	12	2292.5	2010.0	2304.5	2033.0	1.0	7.603453162872775	377.8737960085041
bumblebox-01_2023-10-28_10-05-02	1	2023-10-28_10-05-02	40	13	2373.0	1690.75	2355.0	1716.0	1.0	42.46248344126848	522.565268532595
bumblebox-01_2023-10-28_10-05-02	1	2023-10-28_10-05-02	40	15	1846.5	1589.75	1850.0	1610.5	1.0	18.31154007722999	367.74038077741875
bumblebox-01_2023-10-28_10-05-02	1	2023-10-28_10-05-02	41	1	1856.75	2876.5	1868.5	2854.0	1.0	19.768978223469215	926.4274775404579
bumblebox-01_2023-10-28_10-05-02	1	2023-10-28_10-05-02	41	3	2001.25	1780.25	1988.5	1810.5	1.0	10.831089511217234	190.42475264458935
bumblebox-01_2023-10-28_10-05-02	1	2023-10-28_10-05-02	41	6	1899.5	1125.0	1897.0	1114.5	1.0	5.900211860602973	827.4341801804322
bumblebox-01_2023-10-28_10-05-02	1	2023-10-28_10-05-02	41	7	1526.0	2881.75	1516.5	2911.5	1.0	28.559149146989657	1009.3810997216606
bumblebox-01_2023-10-28_10-05-02	1	2023-10-28_10-05-02	41	9	1492.0	1220.0	1505.5	1192.5	1.0	18.04508243261859	847.817027087657
bumblebox-01_2023-10-28_10-05-02	1	2023-10-28_10-05-02	41	10	1963.5	2388.75	1937.5	2373.0	1.0	18.823190484081067	438.77567544725815
bumblebox-01_2023-10-28_10-05-02	1	2023-10-28_10-05-02	41	12	2305.75	2018.5	2319.5	2039.5	1.0	15.742061491431166	391.9819780831451
bumblebox-01_2023-10-28_10-05-02	1	2023-10-28_10-05-02	41	13	2385.0	1694.5	2375.5	1721.5	1.0	12.572290960680158	532.1412096195037
bumblebox-01_2023-10-28_10-05-02	1	2023-10-28_10-05-02	41	15	1845.0	1584.5	1842.0	1606.0	1.0	5.460082416960389	375.14936325827125
bumblebox-01_2023-10-28_10-05-02	1	2023-10-28_10-05-02	42	1	1888.5	2833.5	1894.5	2822.0	1.0	53.45149670495673	824.0706318332185
bumblebox-01_2023-10-28_10-05-02	1	2023-10-28_10-05-02	42	3	1999.5	1788.5	1981.5	1814.0	1.0	8.4335638967165	231.90171678967795
bumblebox-01_2023-10-28_10-05-02	1	2023-10-28_10-05-02	42	6	1902.25	1129.75	1901.0	1117.0	1.0	5.488624600025037	881.407202290746
bumblebox-01_2023-10-28_10-05-02	1	2023-10-28_10-05-02	42	7	1528.5	2972.5	1514.0	2982.0	1.0	90.7844287309228	1043.418734856721
bumblebox-01_2023-10-28_10-05-02	1	2023-10-28_10-05-02	42	9	1496.5	1216.75	1512.5	1189.5	1.0	5.55090082779363	905.9032267576929
bumblebox-01_2023-10-28_10-05-02	1	2023-10-28_10-05-02	42	10	1949.25	2396.0	1922.0	2383.0	1.0	15.988276955319481	385.72273882933064
bumblebox-01_2023-10-28_10-05-02	1	2023-10-28_10-05-02	42	12	2315.25	2024.0	2322.5	2049.0	1.0	10.977249200050075	382.6088488913972
bumblebox-01_2023-10-28_10-05-02	1	2023-10-28_10-05-02	42	13	2383.25	1724.0	2368.5	1747.0	1.0	29.55186119350184	533.8459808315504
bumblebox-01_2023-10-28_10-05-02	1	2023-10-28_10-05-02	43	1	1830.25	2923.0	1848.5	2898.5	1.0	106.78629359613527	1085.4667257430383
bumblebox-01_2023-10-28_10-05-02	1	2023-10-28_10-05-02	43	3	2011.25	1806.25	1995.5	1834.5	1.0	21.286732957408002	61.06602631834251
bumblebox-01_2023-10-28_10-05-02	1	2023-10-28_10-05-02	43	6	1903.0	1129.5	1903.5	1116.5	1.0	0.7905694150420949	719.0679385115933
bumblebox-01_2023-10-28_10-05-02	1	2023-10-28_10-05-02	43	9	1505.5	1210.25	1524.5	1184.5	1.0	11.10180165558726	784.2364699631818
bumblebox-01_2023-10-28_10-05-02	1	2023-10-28_10-05-02	43	10	1952.25	2386.75	1924.5	2374.0	1.0	9.724325169388361	540.9896286624287
bumblebox-01_2023-10-28_10-05-02	1	2023-10-28_10-05-02	43	12	2306.0	2023.5	2320.0	2044.5	1.0	9.263503656824453	384.64067673000017
bumblebox-01_2023-10-28_10-05-02	1	2023-10-28_10-05-02	43	13	2363.25	1697.0	2339.0	1705.5	1.0	33.60059523282288	425.35339741832615
bumblebox-01_2023-10-28_10-05-02	1	2023-10-28_10-05-02	43	15	1847.0	1591.0	1845.0	1608.0	2.0	6.800735254367722	280.8148526081064
bumblebox-01_2023-10-28_10-05-02	1	2023-10-28_10-05-02	44	3	2022.5	1811.0	2007.0	1839.0	1.0	12.211674741819813	131.12547542763164
bumblebox-01_2023-10-28_10-05-02	1	2023-10-28_10-05-02	44	6	1903.0	1129.5	1904.0	1118.0	1.0	0.0	561.6787633187366
bumblebox-01_2023-10-28_10-05-02	1	2023-10-28_10-05-02	44	9	1527.75	1193.75	1546.0	1168.5	1.0	27.70040613420677	671.9964505797906
bumblebox-01_2023-10-28_10-05-02	1	2023-10-28_10-05-02	44	10	1941.75	2369.75	1914.5	2357.0	1.0	19.981241202688086	686.2347169407082
bumblebox-01_2023-10-28_10-05-02	1	2023-10-28_10-05-02	44	12	2302.25	2016.0	2309.0	2042.0	1.0	8.38525491562421	457.597537556258
bumblebox-01_2023-10-28_10-05-02	1	2023-10-28_10-05-02	44	13	2353.25	1686.5	2324.0	1686.0	1.0	14.5	366.9317851440231
bumblebox-01_2023-10-28_10-05-02	1	2023-10-28_10-05-02	44	15	1853.75	1588.25	1853.0	1604.5	1.0	7.2886898685566255	164.1000814585231
bumblebox-01_2023-10-28_10-05-02	1	2023-10-28_10-05-02	45	3	2031.25	1841.5	2022.5	1872.5	1.0	31.730308854469097	137.94847456859566
bumblebox-01_2023-10-28_10-05-02	1	2023-10-28_10-05-02	45	4	1938.5	1744.0	1956.5	1757.0	40.0		30.77128391179424
bumblebox-01_2023-10-28_10-05-02	1	2023-10-28_10-05-02	45	5	1870.5	1985.5	1860.5	1999.5			277.74865680687765
bumblebox-01_2023-10-28_10-05-02	1	2023-10-28_10-05-02	45	6	1898.75	1127.25	1898.5	1116.0	1.0	4.808846015417836	598.8408685138892
bumblebox-01_2023-10-28_10-05-02	1	2023-10-28_10-05-02	45	9	1522.25	1230.5	1521.0	1206.0	1.0	37.15928551519795	659.3930319048658
bumblebox-01_2023-10-28_10-05-02	1	2023-10-28_10-05-02	45	10	1940.25	2361.5	1912.5	2351.0	1.0	8.38525491562421	638.9713986576153
bumblebox-01_2023-10-28_10-05-02	1	2023-10-28_10-05-02	45	12	2283.0	1998.75	2274.5	2028.0	1.0	25.848114051125663	424.13222318861085
bumblebox-01_2023-10-28_10-05-02	1	2023-10-28_10-05-02	45	13	2309.0	1635.25	2277.0	1630.5	1.0	67.70985895717108	358.9935831556235
bumblebox-01_2023-10-28_10-05-02	1	2023-10-28_10-05-02	45	15	1854.25	1581.5	1855.5	1599.0	1.0	6.768493185340442	177.0561852828462
bumblebox-01_2023-10-28_10-05-02	1	2023-10-28_10-05-02	46	2	2242.0	2201.75	2255.0	2228.0	23.0		379.1280708887202
bumblebox-01_2023-10-28_10-05-02	1	2023-10-28_10-05-02	46	3	1987.5	1761.5	1966.5	1783.0	1.0	91.18148112418442	172.04530563592272
bumblebox-01_2023-10-28_10-05-02	1	2023-10-28_10-05-02	46	5	1803.5	1980.25	1777.5	1969.5	1.0	67.2053755290453	177.4198871548077
bumblebox-01_2023-10-28_10-05-02	1	2023-10-28_10-05-02	46	6	1897.25	1127.0	1896.5	1116.5	1.0	1.5206906325745548	809.7514517308673
bumblebox-01_2023-10-28_10-05-02	1	2023-10-28_10-05-02	46	7	1553.75	2774.25	1579.0	2756.0	4.0	199.85150737485068	940.564740799804
bumblebox-01_2023-10-28_10-05-02	1	2023-10-28_10-05-02	46	10	1962.0	2364.0	1933.0	2353.5	1.0	21.893206708931427	431.12650047704113
bumblebox-01_2023-10-28_10-05-02	1	2023-10-28_10-05-02	46	12	2258.0	2016.0	2240.5	2042.0	1.0	30.373713964545068	295.3578873769963
bumblebox-01_2023-10-28_10-05-02	1	2023-10-28_10-05-02	46	13	2217.0	1592.5	2186.5	1593.0	1.0	101.4473385555284	418.0560548169777
bumblebox-01_2023-10-28_10-05-02	1	2023-10-28_10-05-02	46	15	1849.75	1580.25	1851.5	1595.5	1.0	4.670385423067351	374.22086240350734
bumblebox-01_2023-10-28_10-05-02	1	2023-10-28_10-05-02	47	2	2251.0	2253.25	2276.5	2269.5	1.0	52.28049349422785	434.16416257186467
bumblebox-01_2023-10-28_10-05-02	1	2023-10-28_10-05-02	47	3	2006.5	1700.75	1979.0	1703.0	1.0	63.651885282370074	219.43897672513148
bumblebox-01_2023-10-28_10-05-02	1	2023-10-28_10-05-02	47	5	1662.25	1943.75	1638.5	1935.0	1.0	145.88972719146471	314.0066114051944
bumblebox-01_2023-10-28_10-05-02	1	2023-10-28_10-05-02	47	6	1901.5	1127.0	1900.0	1117.5	1.0	4.25	794.3701815523452
bumblebox-01_2023-10-28_10-05-02	1	2023-10-28_10-05-02	47	7	1625.75	2729.75	1657.0	2725.0	1.0	84.64189270095513	883.8210677416276
bumblebox-01_2023-10-28_10-05-02	1	2023-10-28_10-05-02	47	10	1974.0	2330.0	1949.0	2312.0	1.0	36.05551275463989	412.05728674752066
bumblebox-01_2023-10-28_10-05-02	1	2023-10-28_10-05-02	47	12	2223.75	2027.0	2221.5	2056.5	1.0	35.97308021284805	271.42766696684
bumblebox-01_2023-10-28_10-05-02	1	2023-10-28_10-05-02	47	13	2282.0	1571.5	2249.5	1566.5	1.0	68.30812543175226	462.7671142228808
bumblebox-01_2023-10-28_10-05-02	1	2023-10-28_10-05-02	47	15	1850.0	1578.5	1852.5	1594.0	1.0	1.7677669529663689	361.7957708209847
bumblebox-01_2023-10-28_10-05-02	1	2023-10-28_10-05-02	48	2	2346.75	2256.5	2377.5	2254.0	1.0	95.80514078064914	521.3654563194707
bumblebox-01_2023-10-28_10-05-02	1	2023-10-28_10-05-02	48	3	1985.5	1710.5	1960.5	1721.0	1.0	23.153023560649697	194.1467125337288
bumblebox-01_2023-10-28_10-05-02	1	2023-10-28_10-05-02	48	5	1499.5	1870.25	1477.0	1857.5	1.0	178.57718919279696	464.87512676809695
bumblebox-01_2023-10-28_10-05-02	1	2023-10-28_10-05-02	48	6	1904.0	1126.5	1901.0	1115.5	1.0	2.5495097567963922	779.1130651002309
bumblebox-01_2023-10-28_10-05-02	1	2023-10-28_10-05-02	48	7	1598.5	2734.5	1625.0	2719.0	1.0	27.660892971847456	907.6309219237182
bumblebox-01_2023-10-28_10-05-02	1	2023-10-28_10-05-02	48	10	1952.75	2319.5	1927.5	2303.0	1.0	23.70258424729253	416.2699379794704
bumblebox-01_2023-10-28_10-05-02	1	2023-10-28_10-05-02	48	12	2222.75	2031.25	2233.5	2056.0	1.0	4.366062299143245	289.35212859246036
bumblebox-01_2023-10-28_10-05-02	1	2023-10-28_10-05-02	48	13	2314.0	1500.75	2293.5	1480.0	1.0	77.65025756557411	534.0039743286238
bumblebox-01_2023-10-28_10-05-02	1	2023-10-28_10-05-02	48	15	1845.0	1580.5	1846.5	1597.5	1.0	5.385164807134504	343.8156828381045
bumblebox-01_2023-10-28_10-05-02	1	2023-10-28_10-05-02	49	2	2490.75	2212.5	2521.0	2214.0	1.0	150.57224179774968	628.5634236408149
bumblebox-01_2023-10-28_10-05-02	1	2023-10-28_10-05-02	49	3	1981.0	1678.75	1956.0	1676.5	1.0	32.0673120170681	268.2707809547333
bumblebox-01_2023-10-28_10-05-02	1	2023-10-28_10-05-02	49	5	1389.0	1867.75	1367.0	1881.5	1.0	110.52827692495708	539.8814331999782
bumblebox-01_2023-10-28_10-05-02	1	2023-10-28_10-05-02	49	6	1909.5	1127.75	1908.0	1114.5	1.0	5.640257086339239	813.2526087656051
bumblebox-01_2023-10-28_10-05-02	1	2023-10-28_10-05-02	49	7	1606.5	2715.0	1628.0	2694.0	1.0	21.07723890835799	836.6697336249606
bumblebox-01_2023-10-28_10-05-02	1	2023-10-28_10-05-02	49	10	1944.0	2308.25	1918.5	2294.0	1.0	14.252192813739224	367.9241082262244
bumblebox-01_2023-10-28_10-05-02	1	2023-10-28_10-05-02	49	12	2235.0	2040.25	2240.0	2065.5	1.0	15.200740113560261	326.5803299558357
bumblebox-01_2023-10-28_10-05-02	1	2023-10-28_10-05-02	49	15	1835.5	1576.75	1835.0	1599.0	1.0	10.213349107907748	374.7034569683905
bumblebox-01_2023-10-28_10-05-02	1	2023-10-28_10-05-02	50	2	2553.75	2347.0	2569.5	2372.0	1.0	148.52356715349924	715.0465176312259
bumblebox-01_2023-10-28_10-05-02	1	2023-10-28_10-05-02	50	3	1967.0	1664.0	1943.0	1657.5	1.0	20.336236131595246	289.19976062094156
bumblebox-01_2023-10-28_10-05-02	1	2023-10-28_10-05-02	50	4	1945.5	1813.75	1962.0	1837.0	5.0	70.10037446404976	139.7540305079245
bumblebox-01_2023-10-28_10-05-02	1	2023-10-28_10-05-02	50	5	1569.25	2028.5	1580.5	2053.5	1.0	241.5173389220741	395.05399791095914
bumblebox-01_2023-10-28_10-05-02	1	2023-10-28_10-05-02	50	6	1904.25	1128.0	1905.0	1115.5	1.0	5.25594901040716	826.7141754754776
bumblebox-01_2023-10-28_10-05-02	1	2023-10-28_10-05-02	50	7	1627.0	2697.0	1654.0	2679.5	1.0	27.28094573140748	813.8875853231882
bumblebox-01_2023-10-28_10-05-02	1	2023-10-28_10-05-02	50	10	1953.5	2273.5	1929.0	2257.0	1.0	36.02516481572291	320.49163863055577
bumblebox-01_2023-10-28_10-05-02	1	2023-10-28_10-05-02	50	12	2251.75	2044.25	2253.0	2070.5	1.0	17.220990099294525	308.5169073142757
bumblebox-01_2023-10-28_10-05-02	1	2023-10-28_10-05-02	50	15	1841.25	1581.25	1842.0	1602.5	1.0	7.301540933255117	389.38825081985107
bumblebox-01_2023-10-28_10-05-02	1	2023-10-28_10-05-02	51	2	2604.5	2536.0	2614.0	2565.0	1.0	195.69507530850132	851.8987733655499
bumblebox-01_2023-10-28_10-05-02	1	2023-10-28_10-05-02	51	3	1987.5	1655.25	1964.5	1640.0	1.0	22.289291150684896	353.15756131970886
bumblebox-01_2023-10-28_10-05-02	1	2023-10-28_10-05-02	51	4	1952.25	1835.75	1968.0	1857.5	1.0	23.01222501193659	169.79122983356663
bumblebox-01_2023-10-28_10-05-02	1	2023-10-28_10-05-02	51	5	1734.75	2056.25	1761.0	2068.0	1.0	167.81034682045086	209.96879544762928
bumblebox-01_2023-10-28_10-05-02	1	2023-10-28_10-05-02	51	7	1639.25	2746.75	1670.0	2743.0	1.0	51.2359736903672	799.8135585216481
bumblebox-01_2023-10-28_10-05-02	1	2023-10-28_10-05-02	51	9	1478.0	1379.75	1477.0	1410.5	6.0	155.67152918886615	776.424613071965
bumblebox-01_2023-10-28_10-05-02	1	2023-10-28_10-05-02	51	10	1944.25	2200.75	1921.0	2180.0	1.0	73.33570071936315	195.86632503815105
bumblebox-01_2023-10-28_10-05-02	1	2023-10-28_10-05-02	51	12	2266.5	2047.75	2273.0	2072.0	1.0	15.159567935795533	330.9155008047213
bumblebox-01_2023-10-28_10-05-02	1	2023-10-28_10-05-02	51	15	1838.25	1586.5	1839.0	1604.5	1.0	6.046693311223912	430.28041477565085
