## Supplementary material for "The BumbleBox: An open-source platform for quantifying behavior in bumblebee colonies": Sample BumbleBox Data Output: bumblebox-01_2023-10-28_10-20-03_raw.csv

filename	colony number	datetime	frame	ID	centroidX	centroidY	frontX	frontY
bumblebox-01_2023-10-28_10-20-03	01	2023-10-28_10-20-03	0	6	1554.0	2956.0	1556.0	2925.0
bumblebox-01_2023-10-28_10-20-03	01	2023-10-28_10-20-03	0	13	1949.25	2318.75	1946.5	2344.0
bumblebox-01_2023-10-28_10-20-03	01	2023-10-28_10-20-03	0	12	2350.5	2027.0	2321.0	2041.5
bumblebox-01_2023-10-28_10-20-03	01	2023-10-28_10-20-03	0	10	2189.75	1831.25	2194.5	1863.5
bumblebox-01_2023-10-28_10-20-03	01	2023-10-28_10-20-03	0	5	1900.0	1546.0	1885.0	1566.0
bumblebox-01_2023-10-28_10-20-03	01	2023-10-28_10-20-03	0	9	2053.75	1144.0	2072.0	1144.0
bumblebox-01_2023-10-28_10-20-03	01	2023-10-28_10-20-03	0	4	1892.5	1066.75	1898.5	1084.5
bumblebox-01_2023-10-28_10-20-03	01	2023-10-28_10-20-03	0	11	2690.0	1061.25	2659.5	1063.5
bumblebox-01_2023-10-28_10-20-03	01	2023-10-28_10-20-03	1	6	1592.25	2910.25	1603.5	2880.0
bumblebox-01_2023-10-28_10-20-03	01	2023-10-28_10-20-03	1	13	1928.25	2353.75	1916.0	2380.0
bumblebox-01_2023-10-28_10-20-03	01	2023-10-28_10-20-03	1	12	2295.0	2016.5	2263.5	2027.5
bumblebox-01_2023-10-28_10-20-03	01	2023-10-28_10-20-03	1	1	1965.75	1953.5	1986.5	1964.5
bumblebox-01_2023-10-28_10-20-03	01	2023-10-28_10-20-03	1	10	2163.0	1728.75	2179.5	1756.5
bumblebox-01_2023-10-28_10-20-03	01	2023-10-28_10-20-03	1	9	1997.0	1163.5	2024.0	1159.5
bumblebox-01_2023-10-28_10-20-03	01	2023-10-28_10-20-03	1	11	2692.25	1018.5	2664.0	1006.0
bumblebox-01_2023-10-28_10-20-03	01	2023-10-28_10-20-03	1	5	1892.25	1549.0	1876.0	1568.0
bumblebox-01_2023-10-28_10-20-03	01	2023-10-28_10-20-03	1	4	1834.0	1053.0	1826.5	1065.5
bumblebox-01_2023-10-28_10-20-03	01	2023-10-28_10-20-03	2	6	1604.75	2891.25	1617.5	2861.5
bumblebox-01_2023-10-28_10-20-03	01	2023-10-28_10-20-03	2	13	1888.0	2413.75	1866.5	2433.0
bumblebox-01_2023-10-28_10-20-03	01	2023-10-28_10-20-03	2	12	2152.75	2056.0	2126.0	2067.5
bumblebox-01_2023-10-28_10-20-03	01	2023-10-28_10-20-03	2	10	2196.75	1660.5	2223.5	1678.5
bumblebox-01_2023-10-28_10-20-03	01	2023-10-28_10-20-03	2	5	1880.75	1555.0	1869.0	1573.5
bumblebox-01_2023-10-28_10-20-03	01	2023-10-28_10-20-03	2	9	2020.5	1160.25	2041.0	1153.5
bumblebox-01_2023-10-28_10-20-03	01	2023-10-28_10-20-03	2	4	1788.0	1074.0	1764.0	1087.0
bumblebox-01_2023-10-28_10-20-03	01	2023-10-28_10-20-03	2	11	2669.25	981.25	2649.0	960.5
bumblebox-01_2023-10-28_10-20-03	01	2023-10-28_10-20-03	3	6	1600.0	2825.5	1609.0	2800.5
bumblebox-01_2023-10-28_10-20-03	01	2023-10-28_10-20-03	3	12	2191.25	1971.0	2163.5	1985.0
bumblebox-01_2023-10-28_10-20-03	01	2023-10-28_10-20-03	3	10	2141.25	1715.25	2144.5	1747.5
bumblebox-01_2023-10-28_10-20-03	01	2023-10-28_10-20-03	3	5	1874.25	1541.0	1867.0	1559.5
bumblebox-01_2023-10-28_10-20-03	01	2023-10-28_10-20-03	3	8	2187.0	1508.0	2156.0	1516.0
bumblebox-01_2023-10-28_10-20-03	01	2023-10-28_10-20-03	3	4	1752.0	1193.75	1745.5	1225.5
bumblebox-01_2023-10-28_10-20-03	01	2023-10-28_10-20-03	3	11	2657.75	958.75	2636.5	938.0
bumblebox-01_2023-10-28_10-20-03	01	2023-10-28_10-20-03	3	13	1851.5	2489.5	1836.5	2510.0
bumblebox-01_2023-10-28_10-20-03	01	2023-10-28_10-20-03	4	6	1625.75	2778.25	1637.5	2761.5
bumblebox-01_2023-10-28_10-20-03	01	2023-10-28_10-20-03	4	13	1934.75	2619.25	1944.0	2647.5
bumblebox-01_2023-10-28_10-20-03	01	2023-10-28_10-20-03	4	10	2120.25	1723.75	2119.5	1756.5
bumblebox-01_2023-10-28_10-20-03	01	2023-10-28_10-20-03	4	4	1710.5	1268.5	1702.0	1300.5
bumblebox-01_2023-10-28_10-20-03	01	2023-10-28_10-20-03	4	11	2637.5	953.5	2609.0	943.0
bumblebox-01_2023-10-28_10-20-03	01	2023-10-28_10-20-03	4	5	1876.25	1538.5	1870.0	1556.0
bumblebox-01_2023-10-28_10-20-03	01	2023-10-28_10-20-03	5	13	2168.5	2856.75	2190.5	2874.5
bumblebox-01_2023-10-28_10-20-03	01	2023-10-28_10-20-03	5	12	2382.5	1963.0	2354.5	1967.0
bumblebox-01_2023-10-28_10-20-03	01	2023-10-28_10-20-03	5	10	2148.5	1687.25	2144.5	1719.0
bumblebox-01_2023-10-28_10-20-03	01	2023-10-28_10-20-03	5	5	1887.25	1533.25	1880.5	1550.5
bumblebox-01_2023-10-28_10-20-03	01	2023-10-28_10-20-03	5	4	1752.75	1209.5	1769.0	1236.0
bumblebox-01_2023-10-28_10-20-03	01	2023-10-28_10-20-03	5	11	2626.0	964.75	2596.0	968.0
bumblebox-01_2023-10-28_10-20-03	01	2023-10-28_10-20-03	5	6	1656.0	2753.0	1666.0	2745.0
bumblebox-01_2023-10-28_10-20-03	01	2023-10-28_10-20-03	6	12	2286.75	1932.75	2255.0	1937.5
bumblebox-01_2023-10-28_10-20-03	01	2023-10-28_10-20-03	6	10	2106.0	1617.75	2086.0	1643.5
bumblebox-01_2023-10-28_10-20-03	01	2023-10-28_10-20-03	6	4	1743.75	1220.75	1773.5	1234.5
bumblebox-01_2023-10-28_10-20-03	01	2023-10-28_10-20-03	6	9	2102.5	1167.0	2100.5	1190.5
bumblebox-01_2023-10-28_10-20-03	01	2023-10-28_10-20-03	6	11	2605.25	993.0	2578.5	1007.5
bumblebox-01_2023-10-28_10-20-03	01	2023-10-28_10-20-03	6	13	2366.5	2821.25	2396.0	2823.0
bumblebox-01_2023-10-28_10-20-03	01	2023-10-28_10-20-03	6	5	1880.25	1535.5	1875.0	1554.0
bumblebox-01_2023-10-28_10-20-03	01	2023-10-28_10-20-03	7	13	2632.75	2591.0	2655.0	2571.5
bumblebox-01_2023-10-28_10-20-03	01	2023-10-28_10-20-03	7	12	2207.75	1947.0	2186.5	1969.5
bumblebox-01_2023-10-28_10-20-03	01	2023-10-28_10-20-03	7	5	1873.25	1536.0	1869.0	1555.5
bumblebox-01_2023-10-28_10-20-03	01	2023-10-28_10-20-03	7	10	2150.75	1498.5	2121.5	1509.5
bumblebox-01_2023-10-28_10-20-03	01	2023-10-28_10-20-03	7	9	2074.25	1297.75	2067.5	1330.5
bumblebox-01_2023-10-28_10-20-03	01	2023-10-28_10-20-03	7	4	1827.5	1126.0	1854.0	1119.0
bumblebox-01_2023-10-28_10-20-03	01	2023-10-28_10-20-03	7	11	2614.25	1009.0	2597.5	1034.0
bumblebox-01_2023-10-28_10-20-03	01	2023-10-28_10-20-03	8	13	2638.25	2295.75	2645.5	2267.0
bumblebox-01_2023-10-28_10-20-03	01	2023-10-28_10-20-03	8	12	2156.25	1940.0	2141.5	1966.5
bumblebox-01_2023-10-28_10-20-03	01	2023-10-28_10-20-03	8	1	1896.5	1770.5	1899.0	1738.0
bumblebox-01_2023-10-28_10-20-03	01	2023-10-28_10-20-03	8	10	2239.75	1551.75	2246.5	1577.5
bumblebox-01_2023-10-28_10-20-03	01	2023-10-28_10-20-03	8	5	1857.25	1540.5	1857.0	1560.5
bumblebox-01_2023-10-28_10-20-03	01	2023-10-28_10-20-03	8	9	2093.25	1436.5	2089.0	1464.0
bumblebox-01_2023-10-28_10-20-03	01	2023-10-28_10-20-03	8	4	1857.25	1096.25	1881.5	1096.0
bumblebox-01_2023-10-28_10-20-03	01	2023-10-28_10-20-03	8	11	2611.25	1050.5	2597.5	1077.0
bumblebox-01_2023-10-28_10-20-03	01	2023-10-28_10-20-03	9	13	2645.5	2040.0	2640.5	2011.0
bumblebox-01_2023-10-28_10-20-03	01	2023-10-28_10-20-03	9	12	2159.75	1937.25	2147.5	1964.5
bumblebox-01_2023-10-28_10-20-03	01	2023-10-28_10-20-03	9	10	2399.25	1625.75	2419.5	1649.0
bumblebox-01_2023-10-28_10-20-03	01	2023-10-28_10-20-03	9	5	1833.75	1556.5	1845.5	1572.0
bumblebox-01_2023-10-28_10-20-03	01	2023-10-28_10-20-03	9	9	2063.25	1526.0	2060.5	1545.0
bumblebox-01_2023-10-28_10-20-03	01	2023-10-28_10-20-03	9	11	2596.5	1080.0	2585.0	1108.0
bumblebox-01_2023-10-28_10-20-03	01	2023-10-28_10-20-03	9	1	1911.75	1717.0	1917.0	1687.0
bumblebox-01_2023-10-28_10-20-03	01	2023-10-28_10-20-03	9	8	2164.5	1499.75	2140.0	1517.0
bumblebox-01_2023-10-28_10-20-03	01	2023-10-28_10-20-03	10	12	2163.0	1935.25	2151.5	1964.0
bumblebox-01_2023-10-28_10-20-03	01	2023-10-28_10-20-03	10	13	2555.5	1883.75	2548.0	1855.0
bumblebox-01_2023-10-28_10-20-03	01	2023-10-28_10-20-03	10	10	2406.0	1580.25	2431.5	1584.0
bumblebox-01_2023-10-28_10-20-03	01	2023-10-28_10-20-03	10	9	2076.5	1525.5	2074.5	1542.0
bumblebox-01_2023-10-28_10-20-03	01	2023-10-28_10-20-03	10	5	1840.5	1535.25	1854.5	1549.0
bumblebox-01_2023-10-28_10-20-03	01	2023-10-28_10-20-03	10	11	2605.25	1088.75	2602.5	1118.5
bumblebox-01_2023-10-28_10-20-03	01	2023-10-28_10-20-03	10	1	1903.25	1722.5	1903.0	1690.5
bumblebox-01_2023-10-28_10-20-03	01	2023-10-28_10-20-03	10	8	2184.0	1492.0	2163.0	1512.0
bumblebox-01_2023-10-28_10-20-03	01	2023-10-28_10-20-03	11	12	2164.5	1936.75	2154.5	1966.0
bumblebox-01_2023-10-28_10-20-03	01	2023-10-28_10-20-03	11	13	2530.25	1829.75	2525.0	1801.0
bumblebox-01_2023-10-28_10-20-03	01	2023-10-28_10-20-03	11	9	2064.75	1529.0	2052.5	1552.0
bumblebox-01_2023-10-28_10-20-03	01	2023-10-28_10-20-03	11	5	1854.0	1533.25	1864.5	1548.5
bumblebox-01_2023-10-28_10-20-03	01	2023-10-28_10-20-03	11	11	2628.25	1089.75	2643.5	1115.5
bumblebox-01_2023-10-28_10-20-03	01	2023-10-28_10-20-03	11	8	2192.75	1497.25	2173.0	1517.5
bumblebox-01_2023-10-28_10-20-03	01	2023-10-28_10-20-03	12	12	2154.75	1935.0	2144.5	1964.5
bumblebox-01_2023-10-28_10-20-03	01	2023-10-28_10-20-03	12	13	2573.75	1804.75	2575.5	1775.0
bumblebox-01_2023-10-28_10-20-03	01	2023-10-28_10-20-03	12	9	2048.25	1543.75	2035.0	1565.5
bumblebox-01_2023-10-28_10-20-03	01	2023-10-28_10-20-03	12	5	1864.25	1545.5	1876.0	1560.5
bumblebox-01_2023-10-28_10-20-03	01	2023-10-28_10-20-03	12	11	2635.75	1081.5	2655.0	1104.0
bumblebox-01_2023-10-28_10-20-03	01	2023-10-28_10-20-03	12	8	2226.0	1483.25	2196.0	1490.0
bumblebox-01_2023-10-28_10-20-03	01	2023-10-28_10-20-03	13	12	2156.5	1942.75	2147.5	1973.0
bumblebox-01_2023-10-28_10-20-03	01	2023-10-28_10-20-03	13	13	2738.25	1666.25	2754.0	1644.0
bumblebox-01_2023-10-28_10-20-03	01	2023-10-28_10-20-03	13	5	1830.0	1556.25	1843.5	1572.0
bumblebox-01_2023-10-28_10-20-03	01	2023-10-28_10-20-03	13	9	2052.75	1512.25	2042.0	1538.0
bumblebox-01_2023-10-28_10-20-03	01	2023-10-28_10-20-03	13	8	2369.5	1464.75	2339.0	1454.0
bumblebox-01_2023-10-28_10-20-03	01	2023-10-28_10-20-03	13	11	2673.25	1087.0	2695.5	1102.5
bumblebox-01_2023-10-28_10-20-03	01	2023-10-28_10-20-03	13	1	1907.75	1706.0	1899.0	1679.0
bumblebox-01_2023-10-28_10-20-03	01	2023-10-28_10-20-03	14	12	2167.0	1955.0	2164.0	1986.5
bumblebox-01_2023-10-28_10-20-03	01	2023-10-28_10-20-03	14	13	2934.0	1626.0	2960.5	1614.0
bumblebox-01_2023-10-28_10-20-03	01	2023-10-28_10-20-03	14	9	2045.0	1510.25	2048.5	1531.0
bumblebox-01_2023-10-28_10-20-03	01	2023-10-28_10-20-03	14	8	2460.75	1471.5	2434.0	1454.0
bumblebox-01_2023-10-28_10-20-03	01	2023-10-28_10-20-03	14	11	2689.5	1092.25	2713.0	1108.0
bumblebox-01_2023-10-28_10-20-03	01	2023-10-28_10-20-03	15	12	2183.0	1984.0	2192.0	2013.5
bumblebox-01_2023-10-28_10-20-03	01	2023-10-28_10-20-03	15	5	1798.0	1561.75	1823.5	1565.0
bumblebox-01_2023-10-28_10-20-03	01	2023-10-28_10-20-03	15	9	2064.25	1502.75	2064.5	1525.0
bumblebox-01_2023-10-28_10-20-03	01	2023-10-28_10-20-03	15	11	2699.0	1101.75	2719.0	1121.5
bumblebox-01_2023-10-28_10-20-03	01	2023-10-28_10-20-03	15	13	3239.0	1484.5	3259.5	1468.0
bumblebox-01_2023-10-28_10-20-03	01	2023-10-28_10-20-03	16	12	2185.75	2009.25	2196.0	2036.5
bumblebox-01_2023-10-28_10-20-03	01	2023-10-28_10-20-03	16	10	2506.5	1703.75	2497.0	1730.0
bumblebox-01_2023-10-28_10-20-03	01	2023-10-28_10-20-03	16	5	1807.75	1567.25	1832.5	1569.5
bumblebox-01_2023-10-28_10-20-03	01	2023-10-28_10-20-03	16	9	2066.25	1503.0	2064.0	1526.5
bumblebox-01_2023-10-28_10-20-03	01	2023-10-28_10-20-03	16	11	2683.5	1083.75	2708.0	1098.5
bumblebox-01_2023-10-28_10-20-03	01	2023-10-28_10-20-03	16	8	2427.25	1478.75	2396.0	1487.0
bumblebox-01_2023-10-28_10-20-03	01	2023-10-28_10-20-03	16	13	3343.75	1223.0	3351.0	1195.5
bumblebox-01_2023-10-28_10-20-03	01	2023-10-28_10-20-03	17	12	2143.75	2007.25	2157.0	2035.5
bumblebox-01_2023-10-28_10-20-03	01	2023-10-28_10-20-03	17	10	2491.25	1718.5	2475.5	1744.0
bumblebox-01_2023-10-28_10-20-03	01	2023-10-28_10-20-03	17	5	1826.0	1554.5	1846.0	1561.0
bumblebox-01_2023-10-28_10-20-03	01	2023-10-28_10-20-03	17	9	2072.5	1507.75	2070.5	1529.0
bumblebox-01_2023-10-28_10-20-03	01	2023-10-28_10-20-03	17	8	2415.5	1480.75	2409.0	1511.5
bumblebox-01_2023-10-28_10-20-03	01	2023-10-28_10-20-03	17	11	2698.75	1074.75	2721.5	1088.0
bumblebox-01_2023-10-28_10-20-03	01	2023-10-28_10-20-03	17	13	3208.25	988.75	3187.5	967.5
bumblebox-01_2023-10-28_10-20-03	01	2023-10-28_10-20-03	18	12	2143.75	2030.0	2162.0	2055.0
bumblebox-01_2023-10-28_10-20-03	01	2023-10-28_10-20-03	18	10	2505.5	1708.5	2497.5	1738.0
bumblebox-01_2023-10-28_10-20-03	01	2023-10-28_10-20-03	18	5	1830.5	1541.5	1850.0	1548.0
bumblebox-01_2023-10-28_10-20-03	01	2023-10-28_10-20-03	18	9	2066.25	1509.75	2063.0	1530.5
bumblebox-01_2023-10-28_10-20-03	01	2023-10-28_10-20-03	18	11	2690.5	1077.75	2716.5	1088.5
bumblebox-01_2023-10-28_10-20-03	01	2023-10-28_10-20-03	18	8	2422.5	1499.0	2421.5	1529.5
bumblebox-01_2023-10-28_10-20-03	01	2023-10-28_10-20-03	18	13	2955.25	1046.75	2924.0	1047.0
bumblebox-01_2023-10-28_10-20-03	01	2023-10-28_10-20-03	19	12	2152.5	2043.25	2171.0	2066.5
bumblebox-01_2023-10-28_10-20-03	01	2023-10-28_10-20-03	19	10	2484.5	1808.75	2475.0	1836.5
bumblebox-01_2023-10-28_10-20-03	01	2023-10-28_10-20-03	19	5	1845.75	1530.0	1864.0	1539.5
bumblebox-01_2023-10-28_10-20-03	01	2023-10-28_10-20-03	19	8	2425.75	1527.0	2417.5	1558.0
bumblebox-01_2023-10-28_10-20-03	01	2023-10-28_10-20-03	19	9	2084.75	1490.75	2080.5	1514.0
bumblebox-01_2023-10-28_10-20-03	01	2023-10-28_10-20-03	19	13	2886.25	1125.75	2862.5	1145.0
bumblebox-01_2023-10-28_10-20-03	01	2023-10-28_10-20-03	19	11	2698.75	1079.5	2722.5	1092.0
bumblebox-01_2023-10-28_10-20-03	01	2023-10-28_10-20-03	20	12	2158.5	2027.75	2175.5	2053.0
bumblebox-01_2023-10-28_10-20-03	01	2023-10-28_10-20-03	20	9	2094.75	1481.25	2090.0	1505.5
bumblebox-01_2023-10-28_10-20-03	01	2023-10-28_10-20-03	20	13	2802.75	1345.25	2789.0	1373.0
bumblebox-01_2023-10-28_10-20-03	01	2023-10-28_10-20-03	20	11	2700.0	1082.75	2723.0	1097.0
bumblebox-01_2023-10-28_10-20-03	01	2023-10-28_10-20-03	20	10	2458.25	1888.25	2443.0	1914.0
bumblebox-01_2023-10-28_10-20-03	01	2023-10-28_10-20-03	21	12	2178.0	2026.5	2195.5	2050.5
bumblebox-01_2023-10-28_10-20-03	01	2023-10-28_10-20-03	21	10	2449.5	1906.75	2432.5	1933.0
bumblebox-01_2023-10-28_10-20-03	01	2023-10-28_10-20-03	21	5	1842.0	1544.0	1854.0	1560.0
bumblebox-01_2023-10-28_10-20-03	01	2023-10-28_10-20-03	21	9	2109.25	1420.75	2104.5	1452.0
bumblebox-01_2023-10-28_10-20-03	01	2023-10-28_10-20-03	21	13	2646.75	1412.0	2617.0	1419.5
bumblebox-01_2023-10-28_10-20-03	01	2023-10-28_10-20-03	21	11	2698.25	1077.5	2723.0	1089.5
bumblebox-01_2023-10-28_10-20-03	01	2023-10-28_10-20-03	22	12	2182.5	2017.25	2196.5	2044.5
bumblebox-01_2023-10-28_10-20-03	01	2023-10-28_10-20-03	22	10	2424.25	1939.25	2404.0	1964.0
bumblebox-01_2023-10-28_10-20-03	01	2023-10-28_10-20-03	22	8	2356.0	1460.25	2331.0	1467.0
bumblebox-01_2023-10-28_10-20-03	01	2023-10-28_10-20-03	22	9	2072.25	1335.75	2050.0	1360.5
bumblebox-01_2023-10-28_10-20-03	01	2023-10-28_10-20-03	22	13	2487.0	1302.25	2460.0	1290.0
bumblebox-01_2023-10-28_10-20-03	01	2023-10-28_10-20-03	22	11	2703.5	1080.0	2728.5	1089.5
bumblebox-01_2023-10-28_10-20-03	01	2023-10-28_10-20-03	22	5	1854.5	1529.25	1864.5	1545.0
bumblebox-01_2023-10-28_10-20-03	01	2023-10-28_10-20-03	23	12	2157.5	2008.0	2162.5	2038.0
bumblebox-01_2023-10-28_10-20-03	01	2023-10-28_10-20-03	23	10	2451.0	1932.5	2436.5	1961.5
bumblebox-01_2023-10-28_10-20-03	01	2023-10-28_10-20-03	23	5	1858.25	1539.75	1865.0	1555.5
bumblebox-01_2023-10-28_10-20-03	01	2023-10-28_10-20-03	23	8	2246.5	1535.25	2221.5	1556.0
bumblebox-01_2023-10-28_10-20-03	01	2023-10-28_10-20-03	23	9	2010.5	1362.25	1984.0	1382.5
bumblebox-01_2023-10-28_10-20-03	01	2023-10-28_10-20-03	23	11	2692.5	1078.75	2718.5	1088.5
bumblebox-01_2023-10-28_10-20-03	01	2023-10-28_10-20-03	23	13	2315.5	996.75	2299.0	973.0
bumblebox-01_2023-10-28_10-20-03	01	2023-10-28_10-20-03	24	12	2159.75	2007.0	2170.0	2036.0
bumblebox-01_2023-10-28_10-20-03	01	2023-10-28_10-20-03	24	10	2435.25	1964.5	2418.0	1991.5
bumblebox-01_2023-10-28_10-20-03	01	2023-10-28_10-20-03	24	5	1858.25	1540.25	1867.0	1553.5
bumblebox-01_2023-10-28_10-20-03	01	2023-10-28_10-20-03	24	8	2259.5	1516.25	2230.5	1531.0
bumblebox-01_2023-10-28_10-20-03	01	2023-10-28_10-20-03	24	9	1980.25	1353.0	1952.0	1370.5
bumblebox-01_2023-10-28_10-20-03	01	2023-10-28_10-20-03	24	11	2682.75	1076.5	2709.0	1086.5
bumblebox-01_2023-10-28_10-20-03	01	2023-10-28_10-20-03	24	13	2395.25	606.75	2394.0	579.0
bumblebox-01_2023-10-28_10-20-03	01	2023-10-28_10-20-03	25	12	2151.25	2004.5	2165.5	2033.0
bumblebox-01_2023-10-28_10-20-03	01	2023-10-28_10-20-03	25	10	2429.0	1980.75	2408.5	2005.0
bumblebox-01_2023-10-28_10-20-03	01	2023-10-28_10-20-03	25	8	2228.0	1530.25	2197.0	1542.5
bumblebox-01_2023-10-28_10-20-03	01	2023-10-28_10-20-03	25	9	1939.0	1330.5	1906.0	1324.0
bumblebox-01_2023-10-28_10-20-03	01	2023-10-28_10-20-03	25	11	2684.5	1077.75	2710.5	1089.0
bumblebox-01_2023-10-28_10-20-03	01	2023-10-28_10-20-03	25	13	2378.0	605.75	2364.0	579.0
bumblebox-01_2023-10-28_10-20-03	01	2023-10-28_10-20-03	25	5	1863.75	1544.25	1869.0	1558.0
bumblebox-01_2023-10-28_10-20-03	01	2023-10-28_10-20-03	26	12	2148.5	2021.75	2168.0	2046.0
bumblebox-01_2023-10-28_10-20-03	01	2023-10-28_10-20-03	26	8	2226.5	1499.0	2193.0	1502.0
bumblebox-01_2023-10-28_10-20-03	01	2023-10-28_10-20-03	26	9	1935.0	1324.5	1902.0	1319.5
bumblebox-01_2023-10-28_10-20-03	01	2023-10-28_10-20-03	26	11	2688.0	1084.75	2713.0	1097.5
bumblebox-01_2023-10-28_10-20-03	01	2023-10-28_10-20-03	26	13	2448.75	594.0	2448.0	565.0
bumblebox-01_2023-10-28_10-20-03	01	2023-10-28_10-20-03	26	5	1859.0	1529.5	1866.0	1547.5
bumblebox-01_2023-10-28_10-20-03	01	2023-10-28_10-20-03	27	12	2136.25	2022.0	2154.0	2049.0
bumblebox-01_2023-10-28_10-20-03	01	2023-10-28_10-20-03	27	5	1847.25	1550.5	1857.5	1566.0
bumblebox-01_2023-10-28_10-20-03	01	2023-10-28_10-20-03	27	8	2247.0	1465.75	2218.0	1455.0
bumblebox-01_2023-10-28_10-20-03	01	2023-10-28_10-20-03	27	9	1925.0	1337.25	1891.5	1333.5
bumblebox-01_2023-10-28_10-20-03	01	2023-10-28_10-20-03	27	13	2390.0	647.5	2377.0	620.5
bumblebox-01_2023-10-28_10-20-03	01	2023-10-28_10-20-03	27	11	2689.0	1088.0	2713.5	1102.0
bumblebox-01_2023-10-28_10-20-03	01	2023-10-28_10-20-03	28	12	2116.25	2030.25	2135.0	2055.5
bumblebox-01_2023-10-28_10-20-03	01	2023-10-28_10-20-03	28	9	1937.25	1350.5	1905.0	1341.5
bumblebox-01_2023-10-28_10-20-03	01	2023-10-28_10-20-03	28	11	2684.5	1086.0	2708.5	1102.5
bumblebox-01_2023-10-28_10-20-03	01	2023-10-28_10-20-03	28	13	2536.5	586.25	2536.0	558.5
bumblebox-01_2023-10-28_10-20-03	01	2023-10-28_10-20-03	28	5	1822.25	1557.75	1837.0	1569.0
bumblebox-01_2023-10-28_10-20-03	01	2023-10-28_10-20-03	29	12	2097.0	2039.75	2117.0	2065.0
bumblebox-01_2023-10-28_10-20-03	01	2023-10-28_10-20-03	29	10	2403.0	1984.0	2380.5	2007.0
bumblebox-01_2023-10-28_10-20-03	01	2023-10-28_10-20-03	29	5	1807.25	1563.75	1824.5	1575.0
bumblebox-01_2023-10-28_10-20-03	01	2023-10-28_10-20-03	29	9	1931.75	1344.75	1899.0	1339.5
bumblebox-01_2023-10-28_10-20-03	01	2023-10-28_10-20-03	29	11	2684.0	1085.5	2707.5	1102.5
bumblebox-01_2023-10-28_10-20-03	01	2023-10-28_10-20-03	29	13	2492.5	389.25	2467.0	372.0
bumblebox-01_2023-10-28_10-20-03	01	2023-10-28_10-20-03	30	12	2110.25	2059.75	2136.5	2079.5
bumblebox-01_2023-10-28_10-20-03	01	2023-10-28_10-20-03	30	10	2398.25	1997.75	2380.5	2020.5
bumblebox-01_2023-10-28_10-20-03	01	2023-10-28_10-20-03	30	5	1814.5	1552.75	1837.0	1559.5
bumblebox-01_2023-10-28_10-20-03	01	2023-10-28_10-20-03	30	9	1930.75	1333.0	1897.5	1329.5
bumblebox-01_2023-10-28_10-20-03	01	2023-10-28_10-20-03	30	11	2685.25	1086.75	2708.5	1103.5
bumblebox-01_2023-10-28_10-20-03	01	2023-10-28_10-20-03	30	13	2387.5	300.5	2355.5	297.0
bumblebox-01_2023-10-28_10-20-03	01	2023-10-28_10-20-03	31	12	2111.75	2076.0	2140.5	2090.5
bumblebox-01_2023-10-28_10-20-03	01	2023-10-28_10-20-03	31	10	2396.75	2000.5	2380.5	2023.0
bumblebox-01_2023-10-28_10-20-03	01	2023-10-28_10-20-03	31	5	1823.5	1540.5	1844.0	1548.0
bumblebox-01_2023-10-28_10-20-03	01	2023-10-28_10-20-03	31	9	1933.75	1333.0	1900.5	1329.5
bumblebox-01_2023-10-28_10-20-03	01	2023-10-28_10-20-03	31	11	2685.75	1087.5	2709.0	1105.0
bumblebox-01_2023-10-28_10-20-03	01	2023-10-28_10-20-03	32	12	2104.5	2077.5	2133.5	2091.5
bumblebox-01_2023-10-28_10-20-03	01	2023-10-28_10-20-03	32	5	1826.5	1544.0	1846.5	1551.5
bumblebox-01_2023-10-28_10-20-03	01	2023-10-28_10-20-03	32	9	1926.25	1333.25	1893.5	1328.0
bumblebox-01_2023-10-28_10-20-03	01	2023-10-28_10-20-03	32	11	2687.0	1087.5	2710.5	1104.0
bumblebox-01_2023-10-28_10-20-03	01	2023-10-28_10-20-03	33	12	2097.0	2056.75	2126.5	2069.0
bumblebox-01_2023-10-28_10-20-03	01	2023-10-28_10-20-03	33	10	2394.0	1997.25	2370.0	2018.0
bumblebox-01_2023-10-28_10-20-03	01	2023-10-28_10-20-03	33	8	2240.25	1527.75	2230.5	1500.5
bumblebox-01_2023-10-28_10-20-03	01	2023-10-28_10-20-03	33	9	1926.5	1355.0	1893.5	1352.5
bumblebox-01_2023-10-28_10-20-03	01	2023-10-28_10-20-03	33	13	2066.0	569.25	2042.0	588.0
bumblebox-01_2023-10-28_10-20-03	01	2023-10-28_10-20-03	33	11	2687.5	1087.5	2711.5	1103.0
bumblebox-01_2023-10-28_10-20-03	01	2023-10-28_10-20-03	34	12	2112.25	2050.0	2141.0	2059.5
bumblebox-01_2023-10-28_10-20-03	01	2023-10-28_10-20-03	34	10	2430.5	1973.5	2410.5	1999.5
bumblebox-01_2023-10-28_10-20-03	01	2023-10-28_10-20-03	34	5	1828.5	1535.0	1847.0	1543.5
bumblebox-01_2023-10-28_10-20-03	01	2023-10-28_10-20-03	34	9	1922.75	1347.0	1890.0	1342.5
bumblebox-01_2023-10-28_10-20-03	01	2023-10-28_10-20-03	34	11	2687.5	1086.75	2711.0	1102.5
bumblebox-01_2023-10-28_10-20-03	01	2023-10-28_10-20-03	34	13	1831.25	946.75	1824.0	976.0
bumblebox-01_2023-10-28_10-20-03	01	2023-10-28_10-20-03	35	12	2102.5	2017.75	2128.5	2029.0
bumblebox-01_2023-10-28_10-20-03	01	2023-10-28_10-20-03	35	10	2451.0	1954.0	2434.5	1981.5
bumblebox-01_2023-10-28_10-20-03	01	2023-10-28_10-20-03	35	9	1923.25	1345.25	1890.0	1341.5
bumblebox-01_2023-10-28_10-20-03	01	2023-10-28_10-20-03	35	11	2689.25	1088.75	2714.0	1102.0
bumblebox-01_2023-10-28_10-20-03	01	2023-10-28_10-20-03	35	13	1716.0	990.0	1698.5	1015.5
bumblebox-01_2023-10-28_10-20-03	01	2023-10-28_10-20-03	36	12	2126.5	2007.0	2156.5	2015.5
bumblebox-01_2023-10-28_10-20-03	01	2023-10-28_10-20-03	36	5	1836.0	1533.75	1850.5	1544.5
bumblebox-01_2023-10-28_10-20-03	01	2023-10-28_10-20-03	36	9	1938.25	1345.5	1905.5	1338.5
bumblebox-01_2023-10-28_10-20-03	01	2023-10-28_10-20-03	36	11	2691.0	1087.5	2717.0	1098.5
bumblebox-01_2023-10-28_10-20-03	01	2023-10-28_10-20-03	37	12	2179.0	1997.5	2211.0	2005.0
bumblebox-01_2023-10-28_10-20-03	01	2023-10-28_10-20-03	37	9	1932.0	1346.25	1900.0	1336.0
bumblebox-01_2023-10-28_10-20-03	01	2023-10-28_10-20-03	37	11	2693.25	1088.0	2720.0	1096.0
bumblebox-01_2023-10-28_10-20-03	01	2023-10-28_10-20-03	38	12	2126.25	1971.0	2147.0	1996.5
bumblebox-01_2023-10-28_10-20-03	01	2023-10-28_10-20-03	38	5	1839.25	1531.75	1852.5	1544.0
bumblebox-01_2023-10-28_10-20-03	01	2023-10-28_10-20-03	38	9	1912.75	1360.5	1883.5	1345.0
bumblebox-01_2023-10-28_10-20-03	01	2023-10-28_10-20-03	38	11	2694.5	1088.75	2721.0	1096.5
bumblebox-01_2023-10-28_10-20-03	01	2023-10-28_10-20-03	39	12	2201.75	1992.75	2214.0	2019.5
bumblebox-01_2023-10-28_10-20-03	01	2023-10-28_10-20-03	39	5	1843.75	1523.75	1857.0	1537.0
bumblebox-01_2023-10-28_10-20-03	01	2023-10-28_10-20-03	39	9	1907.75	1347.25	1878.5	1332.5
bumblebox-01_2023-10-28_10-20-03	01	2023-10-28_10-20-03	39	11	2694.5	1088.25	2721.0	1096.0
bumblebox-01_2023-10-28_10-20-03	01	2023-10-28_10-20-03	40	12	2203.5	2006.5	2210.0	2035.0
bumblebox-01_2023-10-28_10-20-03	01	2023-10-28_10-20-03	40	5	1841.0	1525.5	1854.0	1539.0
bumblebox-01_2023-10-28_10-20-03	01	2023-10-28_10-20-03	40	9	1905.5	1345.5	1876.0	1331.0
bumblebox-01_2023-10-28_10-20-03	01	2023-10-28_10-20-03	40	11	2673.75	1095.0	2701.5	1097.5
bumblebox-01_2023-10-28_10-20-03	01	2023-10-28_10-20-03	41	12	2190.5	2003.5	2196.0	2033.5
bumblebox-01_2023-10-28_10-20-03	01	2023-10-28_10-20-03	41	3	1981.25	1981.25	1973.0	1950.5
bumblebox-01_2023-10-28_10-20-03	01	2023-10-28_10-20-03	41	5	1850.5	1532.0	1862.5	1545.0
bumblebox-01_2023-10-28_10-20-03	01	2023-10-28_10-20-03	41	9	1923.75	1340.75	1892.0	1332.0
bumblebox-01_2023-10-28_10-20-03	01	2023-10-28_10-20-03	41	11	2677.75	1093.0	2704.5	1098.0
bumblebox-01_2023-10-28_10-20-03	01	2023-10-28_10-20-03	42	12	2188.75	2006.5	2201.0	2034.0
bumblebox-01_2023-10-28_10-20-03	01	2023-10-28_10-20-03	42	5	1841.75	1532.75	1852.5	1545.0
bumblebox-01_2023-10-28_10-20-03	01	2023-10-28_10-20-03	42	9	1917.5	1339.75	1885.5	1331.5
bumblebox-01_2023-10-28_10-20-03	01	2023-10-28_10-20-03	42	11	2668.0	1091.75	2694.0	1102.5
bumblebox-01_2023-10-28_10-20-03	01	2023-10-28_10-20-03	43	12	2185.25	2008.5	2188.5	2038.5
bumblebox-01_2023-10-28_10-20-03	01	2023-10-28_10-20-03	43	5	1852.75	1522.25	1863.0	1537.0
bumblebox-01_2023-10-28_10-20-03	01	2023-10-28_10-20-03	43	13	1458.75	1484.5	1473.5	1505.0
bumblebox-01_2023-10-28_10-20-03	01	2023-10-28_10-20-03	43	9	1920.5	1335.5	1888.5	1328.5
bumblebox-01_2023-10-28_10-20-03	01	2023-10-28_10-20-03	43	11	2669.0	1091.75	2695.5	1103.0
bumblebox-01_2023-10-28_10-20-03	01	2023-10-28_10-20-03	44	12	2192.75	2013.25	2199.0	2042.0
bumblebox-01_2023-10-28_10-20-03	01	2023-10-28_10-20-03	44	13	1490.5	1576.5	1514.5	1594.0
bumblebox-01_2023-10-28_10-20-03	01	2023-10-28_10-20-03	44	5	1852.25	1522.5	1863.0	1536.5
bumblebox-01_2023-10-28_10-20-03	01	2023-10-28_10-20-03	44	9	1926.25	1329.25	1893.0	1324.5
bumblebox-01_2023-10-28_10-20-03	01	2023-10-28_10-20-03	44	11	2671.25	1092.75	2697.5	1103.5
bumblebox-01_2023-10-28_10-20-03	01	2023-10-28_10-20-03	45	12	2200.75	1999.5	2209.5	2028.5
bumblebox-01_2023-10-28_10-20-03	01	2023-10-28_10-20-03	45	5	1849.0	1521.0	1859.0	1536.0
bumblebox-01_2023-10-28_10-20-03	01	2023-10-28_10-20-03	45	9	1944.0	1324.0	1911.0	1319.0
bumblebox-01_2023-10-28_10-20-03	01	2023-10-28_10-20-03	45	11	2670.75	1093.0	2697.0	1103.5
bumblebox-01_2023-10-28_10-20-03	01	2023-10-28_10-20-03	45	13	1553.25	1640.5	1580.0	1649.0
bumblebox-01_2023-10-28_10-20-03	01	2023-10-28_10-20-03	46	12	2234.75	2004.5	2237.5	2033.0
bumblebox-01_2023-10-28_10-20-03	01	2023-10-28_10-20-03	46	13	1553.5	1642.0	1574.0	1639.0
bumblebox-01_2023-10-28_10-20-03	01	2023-10-28_10-20-03	46	5	1853.25	1519.25	1861.5	1533.0
bumblebox-01_2023-10-28_10-20-03	01	2023-10-28_10-20-03	46	9	1935.25	1313.0	1902.0	1310.5
bumblebox-01_2023-10-28_10-20-03	01	2023-10-28_10-20-03	46	11	2671.0	1092.75	2697.0	1103.5
bumblebox-01_2023-10-28_10-20-03	01	2023-10-28_10-20-03	46	8	2055.25	1479.0	2047.5	1495.0
bumblebox-01_2023-10-28_10-20-03	01	2023-10-28_10-20-03	47	12	2236.5	2018.0	2235.0	2045.5
bumblebox-01_2023-10-28_10-20-03	01	2023-10-28_10-20-03	47	13	1630.5	1632.25	1650.5	1619.0
bumblebox-01_2023-10-28_10-20-03	01	2023-10-28_10-20-03	47	5	1852.0	1517.75	1860.0	1532.5
bumblebox-01_2023-10-28_10-20-03	01	2023-10-28_10-20-03	47	9	1938.0	1314.75	1905.0	1312.5
bumblebox-01_2023-10-28_10-20-03	01	2023-10-28_10-20-03	47	11	2669.5	1092.0	2695.5	1104.0
bumblebox-01_2023-10-28_10-20-03	01	2023-10-28_10-20-03	47	8	2041.75	1541.0	2032.5	1570.0
bumblebox-01_2023-10-28_10-20-03	01	2023-10-28_10-20-03	48	12	2233.75	1996.25	2229.5	2026.5
bumblebox-01_2023-10-28_10-20-03	01	2023-10-28_10-20-03	48	13	1620.25	1646.0	1624.5	1629.5
bumblebox-01_2023-10-28_10-20-03	01	2023-10-28_10-20-03	48	8	2073.25	1529.0	2059.0	1556.5
bumblebox-01_2023-10-28_10-20-03	01	2023-10-28_10-20-03	48	9	1936.25	1312.75	1903.0	1310.5
bumblebox-01_2023-10-28_10-20-03	01	2023-10-28_10-20-03	48	11	2667.0	1091.5	2692.0	1105.5
bumblebox-01_2023-10-28_10-20-03	01	2023-10-28_10-20-03	48	5	1853.75	1517.0	1860.5	1532.0
bumblebox-01_2023-10-28_10-20-03	01	2023-10-28_10-20-03	49	12	2221.75	2006.25	2221.5	2034.5
bumblebox-01_2023-10-28_10-20-03	01	2023-10-28_10-20-03	49	13	1697.5	1671.0	1707.5	1655.5
bumblebox-01_2023-10-28_10-20-03	01	2023-10-28_10-20-03	49	8	2080.5	1551.25	2069.0	1581.5
bumblebox-01_2023-10-28_10-20-03	01	2023-10-28_10-20-03	49	9	1933.25	1313.0	1900.5	1310.5
bumblebox-01_2023-10-28_10-20-03	01	2023-10-28_10-20-03	49	11	2668.25	1091.5	2692.5	1105.0
bumblebox-01_2023-10-28_10-20-03	01	2023-10-28_10-20-03	50	12	2218.25	2009.75	2222.0	2038.0
bumblebox-01_2023-10-28_10-20-03	01	2023-10-28_10-20-03	50	13	1645.25	1690.5	1647.0	1682.5
bumblebox-01_2023-10-28_10-20-03	01	2023-10-28_10-20-03	50	8	2090.75	1547.75	2083.5	1578.0
bumblebox-01_2023-10-28_10-20-03	01	2023-10-28_10-20-03	50	9	1933.5	1309.0	1900.5	1306.5
bumblebox-01_2023-10-28_10-20-03	01	2023-10-28_10-20-03	50	11	2668.0	1091.75	2693.0	1105.5
bumblebox-01_2023-10-28_10-20-03	01	2023-10-28_10-20-03	50	5	1854.5	1515.25	1862.0	1530.0
bumblebox-01_2023-10-28_10-20-03	01	2023-10-28_10-20-03	51	12	2244.5	1969.75	2239.5	2000.0
bumblebox-01_2023-10-28_10-20-03	01	2023-10-28_10-20-03	51	13	1617.0	1646.5	1616.5	1632.5
bumblebox-01_2023-10-28_10-20-03	01	2023-10-28_10-20-03	51	8	2099.75	1616.0	2099.5	1648.5
bumblebox-01_2023-10-28_10-20-03	01	2023-10-28_10-20-03	51	5	1857.75	1513.5	1864.0	1529.0
bumblebox-01_2023-10-28_10-20-03	01	2023-10-28_10-20-03	51	9	1946.0	1304.75	1913.0	1300.5
bumblebox-01_2023-10-28_10-20-03	01	2023-10-28_10-20-03	51	11	2667.75	1092.0	2692.0	1106.0
