## Supplementary material for "The BumbleBox: An open-source platform for quantifying behavior in bumblebee colonies": Sample BumbleBox Data Output: bumblebox-01_2023-10-28_10-20-03_updated.csv

filename	colony number	datetime	frame	ID	centroidX	centroidY	frontX	frontY	elapsed frames	speed	distance_from_center
bumblebox-01_2023-10-28_10-20-03	1	2023-10-28_10-20-03	0	4	1892.5	1066.75	1898.5	1084.5			700.633296811936
bumblebox-01_2023-10-28_10-20-03	1	2023-10-28_10-20-03	0	5	1900.0	1546.0	1885.0	1566.0			262.48806706508105
bumblebox-01_2023-10-28_10-20-03	1	2023-10-28_10-20-03	0	6	1554.0	2956.0	1556.0	2925.0			1318.3538448958088
bumblebox-01_2023-10-28_10-20-03	1	2023-10-28_10-20-03	0	9	2053.75	1144.0	2072.0	1144.0			600.1669827860931
bumblebox-01_2023-10-28_10-20-03	1	2023-10-28_10-20-03	0	10	2189.75	1831.25	2194.5	1863.5			146.25075119999383
bumblebox-01_2023-10-28_10-20-03	1	2023-10-28_10-20-03	0	11	2690.0	1061.25	2659.5	1063.5			920.5008068174425
bumblebox-01_2023-10-28_10-20-03	1	2023-10-28_10-20-03	0	12	2350.5	2027.0	2321.0	2041.5			396.81373665935826
bumblebox-01_2023-10-28_10-20-03	1	2023-10-28_10-20-03	0	13	1949.25	2318.75	1946.5	2344.0			587.9320759888531
bumblebox-01_2023-10-28_10-20-03	1	2023-10-28_10-20-03	1	1	1965.75	1953.5	1986.5	1964.5			216.9522779208868
bumblebox-01_2023-10-28_10-20-03	1	2023-10-28_10-20-03	1	4	1834.0	1053.0	1826.5	1065.5	1.0	60.09419689121405	726.4504785871547
bumblebox-01_2023-10-28_10-20-03	1	2023-10-28_10-20-03	1	5	1892.25	1549.0	1876.0	1568.0	1.0	8.31038506929733	249.15420661277125
bumblebox-01_2023-10-28_10-20-03	1	2023-10-28_10-20-03	1	6	1592.25	2910.25	1603.5	2880.0	1.0	59.63325414565266	1243.9748146591123
bumblebox-01_2023-10-28_10-20-03	1	2023-10-28_10-20-03	1	9	1997.0	1163.5	2024.0	1159.5	1.0	60.00677045134157	587.7120119162253
bumblebox-01_2023-10-28_10-20-03	1	2023-10-28_10-20-03	1	10	2163.0	1728.75	2179.5	1756.5	1.0	105.93305669147851	124.78854027494124
bumblebox-01_2023-10-28_10-20-03	1	2023-10-28_10-20-03	1	11	2692.25	1018.5	2664.0	1006.0	1.0	42.80916957849101	979.8113972741872
bumblebox-01_2023-10-28_10-20-03	1	2023-10-28_10-20-03	1	12	2295.0	2016.5	2263.5	2027.5	1.0	56.48451115128819	369.1260219243943
bumblebox-01_2023-10-28_10-20-03	1	2023-10-28_10-20-03	1	13	1928.25	2353.75	1916.0	2380.0	1.0	40.8166632639171	614.3550191104267
bumblebox-01_2023-10-28_10-20-03	1	2023-10-28_10-20-03	2	4	1788.0	1074.0	1764.0	1087.0	1.0	50.566787519082126	691.8912098654401
bumblebox-01_2023-10-28_10-20-03	1	2023-10-28_10-20-03	2	5	1880.75	1555.0	1869.0	1573.5	1.0	12.971121771072847	222.2523749345831
bumblebox-01_2023-10-28_10-20-03	1	2023-10-28_10-20-03	2	6	1604.75	2891.25	1617.5	2861.5	1.0	22.74313083108832	1240.6294493780415
bumblebox-01_2023-10-28_10-20-03	1	2023-10-28_10-20-03	2	9	2020.5	1160.25	2041.0	1153.5	1.0	23.723669614964713	563.7687159102237
bumblebox-01_2023-10-28_10-20-03	1	2023-10-28_10-20-03	2	10	2196.75	1660.5	2223.5	1678.5	1.0	76.13885341926289	183.02491132100707
bumblebox-01_2023-10-28_10-20-03	1	2023-10-28_10-20-03	2	11	2669.25	981.25	2649.0	960.5	1.0	43.7785621052131	983.1657219991259
bumblebox-01_2023-10-28_10-20-03	1	2023-10-28_10-20-03	2	12	2152.75	2056.0	2126.0	2067.5	1.0	147.6323558709269	355.69666594454117
bumblebox-01_2023-10-28_10-20-03	1	2023-10-28_10-20-03	2	13	1888.0	2413.75	1866.5	2433.0	1.0	72.25	703.2423186847209
bumblebox-01_2023-10-28_10-20-03	1	2023-10-28_10-20-03	3	4	1752.0	1193.75	1745.5	1225.5	1.0	125.04424217052139	645.4311006327961
bumblebox-01_2023-10-28_10-20-03	1	2023-10-28_10-20-03	3	5	1874.25	1541.0	1867.0	1559.5	1.0	15.435349040433131	282.422792616075
bumblebox-01_2023-10-28_10-20-03	1	2023-10-28_10-20-03	3	6	1600.0	2825.5	1609.0	2800.5	1.0	65.92135465841096	1135.4929172121958
bumblebox-01_2023-10-28_10-20-03	1	2023-10-28_10-20-03	3	8	2187.0	1508.0	2156.0	1516.0			309.08970589306676
bumblebox-01_2023-10-28_10-20-03	1	2023-10-28_10-20-03	3	10	2141.25	1715.25	2144.5	1747.5	1.0	77.96032644877778	124.79643189635873
bumblebox-01_2023-10-28_10-20-03	1	2023-10-28_10-20-03	3	11	2657.75	958.75	2636.5	938.0	1.0	25.268557536986556	1028.8560969173786
bumblebox-01_2023-10-28_10-20-03	1	2023-10-28_10-20-03	3	12	2191.25	1971.0	2163.5	1985.0	1.0	93.31264651696468	252.35244954044433
bumblebox-01_2023-10-28_10-20-03	1	2023-10-28_10-20-03	3	13	1851.5	2489.5	1836.5	2510.0	1.0	84.08515029421069	736.5828466907592
bumblebox-01_2023-10-28_10-20-03	1	2023-10-28_10-20-03	4	4	1710.5	1268.5	1702.0	1300.5	1.0	85.49744148218706	609.9628759764355
bumblebox-01_2023-10-28_10-20-03	1	2023-10-28_10-20-03	4	5	1876.25	1538.5	1870.0	1556.0	1.0	3.2015621187164243	295.53303126629424
bumblebox-01_2023-10-28_10-20-03	1	2023-10-28_10-20-03	4	6	1625.75	2778.25	1637.5	2761.5	1.0	53.81101188418594	1029.059715259248
bumblebox-01_2023-10-28_10-20-03	1	2023-10-28_10-20-03	4	10	2120.25	1723.75	2119.5	1756.5	1.0	22.655021518418383	163.0833812382828
bumblebox-01_2023-10-28_10-20-03	1	2023-10-28_10-20-03	4	11	2637.5	953.5	2609.0	943.0	1.0	20.91948852147203	1080.120113723212
bumblebox-01_2023-10-28_10-20-03	1	2023-10-28_10-20-03	4	13	1934.75	2619.25	1944.0	2647.5	1.0	154.1610359332085	807.1391748449857
bumblebox-01_2023-10-28_10-20-03	1	2023-10-28_10-20-03	5	4	1752.75	1209.5	1769.0	1236.0	1.0	72.56764086009686	725.5129228866363
bumblebox-01_2023-10-28_10-20-03	1	2023-10-28_10-20-03	5	5	1887.25	1533.25	1880.5	1550.5	1.0	12.188621743248905	377.54099993597123
bumblebox-01_2023-10-28_10-20-03	1	2023-10-28_10-20-03	5	6	1656.0	2753.0	1666.0	2745.0	1.0	39.40336280065446	999.1014585565351
bumblebox-01_2023-10-28_10-20-03	1	2023-10-28_10-20-03	5	10	2148.5	1687.25	2144.5	1719.0	1.0	46.155308470424075	175.7081626401214
bumblebox-01_2023-10-28_10-20-03	1	2023-10-28_10-20-03	5	11	2626.0	964.75	2596.0	968.0	1.0	16.08765054319617	1037.641195826144
bumblebox-01_2023-10-28_10-20-03	1	2023-10-28_10-20-03	5	12	2382.5	1963.0	2354.5	1967.0	2.0	191.4172471330627	313.8125740512211
bumblebox-01_2023-10-28_10-20-03	1	2023-10-28_10-20-03	5	13	2168.5	2856.75	2190.5	2874.5	1.0	333.23462080042043	1007.4087699871085
bumblebox-01_2023-10-28_10-20-03	1	2023-10-28_10-20-03	6	4	1743.75	1220.75	1773.5	1234.5	1.0	14.40702953422391	568.6442904678042
bumblebox-01_2023-10-28_10-20-03	1	2023-10-28_10-20-03	6	5	1880.25	1535.5	1875.0	1554.0	1.0	7.352720584926371	286.1805414348052
bumblebox-01_2023-10-28_10-20-03	1	2023-10-28_10-20-03	6	9	2102.5	1167.0	2100.5	1190.5	4.0	82.27735107549343	448.7548135151993
bumblebox-01_2023-10-28_10-20-03	1	2023-10-28_10-20-03	6	10	2106.0	1617.75	2086.0	1643.5	1.0	81.46471628870992	50.12536579336202
bumblebox-01_2023-10-28_10-20-03	1	2023-10-28_10-20-03	6	11	2605.25	993.0	2578.5	1007.5	1.0	35.05174746000547	765.3905507341083
bumblebox-01_2023-10-28_10-20-03	1	2023-10-28_10-20-03	6	12	2286.75	1932.75	2255.0	1937.5	1.0	100.41476485059356	345.9006470839007
bumblebox-01_2023-10-28_10-20-03	1	2023-10-28_10-20-03	6	13	2366.5	2821.25	2396.0	2823.0	1.0	201.1572767761584	1226.8962068145447
bumblebox-01_2023-10-28_10-20-03	1	2023-10-28_10-20-03	7	4	1827.5	1126.0	1854.0	1119.0	1.0	126.45799697923418	579.4514394349757
bumblebox-01_2023-10-28_10-20-03	1	2023-10-28_10-20-03	7	5	1873.25	1536.0	1869.0	1555.5	1.0	7.0178344238090995	325.97813952622596
bumblebox-01_2023-10-28_10-20-03	1	2023-10-28_10-20-03	7	9	2074.25	1297.75	2067.5	1330.5	1.0	133.76705498739216	300.7179016579342
bumblebox-01_2023-10-28_10-20-03	1	2023-10-28_10-20-03	7	10	2150.75	1498.5	2121.5	1509.5	1.0	127.37003179712251	87.10603730335728
bumblebox-01_2023-10-28_10-20-03	1	2023-10-28_10-20-03	7	11	2614.25	1009.0	2597.5	1034.0	1.0	18.35755975068582	700.7773471696429
bumblebox-01_2023-10-28_10-20-03	1	2023-10-28_10-20-03	7	12	2207.75	1947.0	2186.5	1969.5	1.0	80.2749182497248	374.9694715464671
bumblebox-01_2023-10-28_10-20-03	1	2023-10-28_10-20-03	7	13	2632.75	2591.0	2655.0	2571.5	1.0	352.0001775567734	1108.0110386339543
bumblebox-01_2023-10-28_10-20-03	1	2023-10-28_10-20-03	8	1	1896.5	1770.5	1899.0	1738.0	7.0	195.66441296260288	329.29043328515485
bumblebox-01_2023-10-28_10-20-03	1	2023-10-28_10-20-03	8	4	1857.25	1096.25	1881.5	1096.0	1.0	42.072853480599576	579.7440993258361
bumblebox-01_2023-10-28_10-20-03	1	2023-10-28_10-20-03	8	5	1857.25	1540.5	1857.0	1560.5	1.0	16.62077013859466	314.66259521609015
bumblebox-01_2023-10-28_10-20-03	1	2023-10-28_10-20-03	8	9	2093.25	1436.5	2089.0	1464.0	1.0	140.04485888457313	166.77169672376965
bumblebox-01_2023-10-28_10-20-03	1	2023-10-28_10-20-03	8	10	2239.75	1551.75	2246.5	1577.5	1.0	103.71384912344156	78.52130731925571
bumblebox-01_2023-10-28_10-20-03	1	2023-10-28_10-20-03	8	11	2611.25	1050.5	2597.5	1077.0	1.0	41.608292442733095	694.0879258625127
bumblebox-01_2023-10-28_10-20-03	1	2023-10-28_10-20-03	8	12	2156.25	1940.0	2141.5	1966.5	1.0	51.97355096585185	355.00028884231205
bumblebox-01_2023-10-28_10-20-03	1	2023-10-28_10-20-03	8	13	2638.25	2295.75	2645.5	2267.0	1.0	295.3012233296706	851.65383340482
bumblebox-01_2023-10-28_10-20-03	1	2023-10-28_10-20-03	9	1	1911.75	1717.0	1917.0	1687.0	1.0	55.631038998026995	324.031709602818
bumblebox-01_2023-10-28_10-20-03	1	2023-10-28_10-20-03	9	5	1833.75	1556.5	1845.5	1572.0	1.0	28.429737951659	393.65143855716445
bumblebox-01_2023-10-28_10-20-03	1	2023-10-28_10-20-03	9	8	2164.5	1499.75	2140.0	1517.0	6.0	23.964817963005686	135.71230628843134
bumblebox-01_2023-10-28_10-20-03	1	2023-10-28_10-20-03	9	9	2063.25	1526.0	2060.5	1545.0	1.0	94.39412057962085	185.73843861227272
bumblebox-01_2023-10-28_10-20-03	1	2023-10-28_10-20-03	9	10	2399.25	1625.75	2419.5	1649.0	1.0	175.83017374728377	177.49357932929573
bumblebox-01_2023-10-28_10-20-03	1	2023-10-28_10-20-03	9	11	2596.5	1080.0	2585.0	1108.0	1.0	32.9820026681219	659.564725370547
bumblebox-01_2023-10-28_10-20-03	1	2023-10-28_10-20-03	9	12	2159.75	1937.25	2147.5	1964.5	1.0	4.451123453691214	320.52842417346545
bumblebox-01_2023-10-28_10-20-03	1	2023-10-28_10-20-03	9	13	2645.5	2040.0	2640.5	2011.0	1.0	255.8527408491064	594.6503716076573
bumblebox-01_2023-10-28_10-20-03	1	2023-10-28_10-20-03	10	1	1903.25	1722.5	1903.0	1690.5	1.0	10.124228365658293	338.282531752768
bumblebox-01_2023-10-28_10-20-03	1	2023-10-28_10-20-03	10	5	1840.5	1535.25	1854.5	1549.0	1.0	22.2963001415033	381.0286562898682
bumblebox-01_2023-10-28_10-20-03	1	2023-10-28_10-20-03	10	8	2184.0	1492.0	2163.0	1512.0	1.0	20.983624567743295	108.46849791097183
bumblebox-01_2023-10-28_10-20-03	1	2023-10-28_10-20-03	10	9	2076.5	1525.5	2074.5	1542.0	1.0	13.25943060617612	156.7065610913037
bumblebox-01_2023-10-28_10-20-03	1	2023-10-28_10-20-03	10	10	2406.0	1580.25	2431.5	1584.0	1.0	45.99796191137168	189.8559306791929
bumblebox-01_2023-10-28_10-20-03	1	2023-10-28_10-20-03	10	11	2605.25	1088.75	2602.5	1118.5	1.0	12.374368670764582	638.4612796905247
bumblebox-01_2023-10-28_10-20-03	1	2023-10-28_10-20-03	10	12	2163.0	1935.25	2151.5	1964.0	1.0	3.816084380618437	344.06807017516536
bumblebox-01_2023-10-28_10-20-03	1	2023-10-28_10-20-03	10	13	2555.5	1883.75	2548.0	1855.0	1.0	180.31656191265404	444.85242571448623
bumblebox-01_2023-10-28_10-20-03	1	2023-10-28_10-20-03	11	5	1854.0	1533.25	1864.5	1548.5	1.0	13.647344063956181	386.76630585823057
bumblebox-01_2023-10-28_10-20-03	1	2023-10-28_10-20-03	11	8	2192.75	1497.25	2173.0	1517.5	1.0	10.204165815979275	85.65500285382585
bumblebox-01_2023-10-28_10-20-03	1	2023-10-28_10-20-03	11	9	2064.75	1529.0	2052.5	1552.0	1.0	12.260199835239229	178.9288392459107
bumblebox-01_2023-10-28_10-20-03	1	2023-10-28_10-20-03	11	11	2628.25	1089.75	2643.5	1115.5	1.0	23.021728866442675	617.584734683338
bumblebox-01_2023-10-28_10-20-03	1	2023-10-28_10-20-03	11	12	2164.5	1936.75	2154.5	1966.0	1.0	2.1213203435596424	374.9510639366452
bumblebox-01_2023-10-28_10-20-03	1	2023-10-28_10-20-03	11	13	2530.25	1829.75	2525.0	1801.0	1.0	59.6117647784395	390.6617093862098
bumblebox-01_2023-10-28_10-20-03	1	2023-10-28_10-20-03	12	5	1864.25	1545.5	1876.0	1560.5	1.0	15.972632844963288	386.73232650130404
bumblebox-01_2023-10-28_10-20-03	1	2023-10-28_10-20-03	12	8	2226.0	1483.25	2196.0	1490.0	1.0	36.07717422415453	85.92933547074858
bumblebox-01_2023-10-28_10-20-03	1	2023-10-28_10-20-03	12	9	2048.25	1543.75	2035.0	1565.5	1.0	22.131708022653832	203.3881159125196
bumblebox-01_2023-10-28_10-20-03	1	2023-10-28_10-20-03	12	11	2635.75	1081.5	2655.0	1104.0	1.0	11.149551560488879	618.7298958574554
bumblebox-01_2023-10-28_10-20-03	1	2023-10-28_10-20-03	12	12	2154.75	1935.0	2144.5	1964.5	1.0	9.905806378079475	381.57302799653496
bumblebox-01_2023-10-28_10-20-03	1	2023-10-28_10-20-03	12	13	2573.75	1804.75	2575.5	1775.0	1.0	50.172203459684724	402.11723086820217
bumblebox-01_2023-10-28_10-20-03	1	2023-10-28_10-20-03	13	1	1907.75	1706.0	1899.0	1679.0	3.0	17.10263137648707	368.34529677065393
bumblebox-01_2023-10-28_10-20-03	1	2023-10-28_10-20-03	13	5	1830.0	1556.25	1843.5	1572.0	1.0	35.897423305858595	416.89929900421265
bumblebox-01_2023-10-28_10-20-03	1	2023-10-28_10-20-03	13	8	2369.5	1464.75	2339.0	1454.0	1.0	144.68759449240974	156.63204314180268
bumblebox-01_2023-10-28_10-20-03	1	2023-10-28_10-20-03	13	9	2052.75	1512.25	2042.0	1538.0	1.0	31.81980515339464	200.42565991674104
bumblebox-01_2023-10-28_10-20-03	1	2023-10-28_10-20-03	13	11	2673.25	1087.0	2695.5	1102.5	1.0	37.90118731649445	638.4399293334862
bumblebox-01_2023-10-28_10-20-03	1	2023-10-28_10-20-03	13	12	2156.5	1942.75	2147.5	1973.0	1.0	7.945124291035352	391.15089864424976
bumblebox-01_2023-10-28_10-20-03	1	2023-10-28_10-20-03	13	13	2738.25	1666.25	2754.0	1644.0	1.0	215.04069382328547	502.29254652634313
bumblebox-01_2023-10-28_10-20-03	1	2023-10-28_10-20-03	14	8	2460.75	1471.5	2434.0	1454.0	1.0	91.49931693734112	59.51890455981192
bumblebox-01_2023-10-28_10-20-03	1	2023-10-28_10-20-03	14	9	2045.0	1510.25	2048.5	1531.0	1.0	8.00390529679106	414.76936362272465
bumblebox-01_2023-10-28_10-20-03	1	2023-10-28_10-20-03	14	11	2689.5	1092.25	2713.0	1108.0	1.0	17.077031357938065	495.49634206520636
bumblebox-01_2023-10-28_10-20-03	1	2023-10-28_10-20-03	14	12	2167.0	1955.0	2164.0	1986.5	1.0	16.134202800262553	514.9621952143672
bumblebox-01_2023-10-28_10-20-03	1	2023-10-28_10-20-03	14	13	2934.0	1626.0	2960.5	1614.0	1.0	199.8452526331311	484.16171110487454
bumblebox-01_2023-10-28_10-20-03	1	2023-10-28_10-20-03	15	5	1798.0	1561.75	1823.5	1565.0	2.0	32.46921619010844	599.6606227692462
bumblebox-01_2023-10-28_10-20-03	1	2023-10-28_10-20-03	15	9	2064.25	1502.75	2064.5	1525.0	1.0	20.65944094112907	333.2797623618933
bumblebox-01_2023-10-28_10-20-03	1	2023-10-28_10-20-03	15	11	2699.0	1101.75	2719.0	1121.5	1.0	13.435028842544403	521.7380209453783
bumblebox-01_2023-10-28_10-20-03	1	2023-10-28_10-20-03	15	12	2183.0	1984.0	2192.0	2013.5	1.0	33.12099032335839	504.5205892726282
bumblebox-01_2023-10-28_10-20-03	1	2023-10-28_10-20-03	15	13	3239.0	1484.5	3259.5	1468.0	1.0	336.2249990705629	843.4189498701105
bumblebox-01_2023-10-28_10-20-03	1	2023-10-28_10-20-03	16	5	1807.75	1567.25	1832.5	1569.5	1.0	11.194306588619055	626.4237049819118
bumblebox-01_2023-10-28_10-20-03	1	2023-10-28_10-20-03	16	8	2427.25	1478.75	2396.0	1487.0	2.0	34.27553792429814	31.365602503509617
bumblebox-01_2023-10-28_10-20-03	1	2023-10-28_10-20-03	16	9	2066.25	1503.0	2064.0	1526.5	1.0	2.0155644370746373	365.3494011887518
bumblebox-01_2023-10-28_10-20-03	1	2023-10-28_10-20-03	16	10	2506.5	1703.75	2497.0	1730.0	6.0	159.22468401601554	207.91328709098792
bumblebox-01_2023-10-28_10-20-03	1	2023-10-28_10-20-03	16	11	2683.5	1083.75	2708.0	1098.5	1.0	23.753947040439407	494.99784193510203
bumblebox-01_2023-10-28_10-20-03	1	2023-10-28_10-20-03	16	12	2185.75	2009.25	2196.0	2036.5	1.0	25.399311014277533	556.6322981162001
bumblebox-01_2023-10-28_10-20-03	1	2023-10-28_10-20-03	16	13	3343.75	1223.0	3351.0	1195.5	1.0	281.69986244228096	956.2433973361489
bumblebox-01_2023-10-28_10-20-03	1	2023-10-28_10-20-03	17	5	1826.0	1554.5	1846.0	1561.0	1.0	22.262636860893185	587.2653949728802
bumblebox-01_2023-10-28_10-20-03	1	2023-10-28_10-20-03	17	8	2415.5	1480.75	2409.0	1511.5	1.0	11.918997441060217	8.858582832254772
bumblebox-01_2023-10-28_10-20-03	1	2023-10-28_10-20-03	17	9	2072.5	1507.75	2070.5	1529.0	1.0	7.850159234053791	336.9956170610641
bumblebox-01_2023-10-28_10-20-03	1	2023-10-28_10-20-03	17	10	2491.25	1718.5	2475.5	1744.0	1.0	21.216149509277127	256.3581329837983
bumblebox-01_2023-10-28_10-20-03	1	2023-10-28_10-20-03	17	11	2698.75	1074.75	2721.5	1088.0	1.0	17.707696066964782	495.5459484142675
bumblebox-01_2023-10-28_10-20-03	1	2023-10-28_10-20-03	17	12	2143.75	2007.25	2157.0	2035.5	1.0	42.04759208325728	593.3099357392717
bumblebox-01_2023-10-28_10-20-03	1	2023-10-28_10-20-03	17	13	3208.25	988.75	3187.5	967.5	1.0	270.61654143824984	936.9351257408053
bumblebox-01_2023-10-28_10-20-03	1	2023-10-28_10-20-03	18	5	1830.5	1541.5	1850.0	1548.0	1.0	13.756816492197604	545.6323447269644
bumblebox-01_2023-10-28_10-20-03	1	2023-10-28_10-20-03	18	8	2422.5	1499.0	2421.5	1529.5	1.0	19.546419109391877	50.3418163099798
bumblebox-01_2023-10-28_10-20-03	1	2023-10-28_10-20-03	18	9	2066.25	1509.75	2063.0	1530.5	1.0	6.562202374203344	308.01123919329274
bumblebox-01_2023-10-28_10-20-03	1	2023-10-28_10-20-03	18	10	2505.5	1708.5	2497.5	1738.0	1.0	17.408690358553685	257.3462340576863
bumblebox-01_2023-10-28_10-20-03	1	2023-10-28_10-20-03	18	11	2690.5	1077.75	2716.5	1088.5	1.0	8.77852493303972	518.1645700775705
bumblebox-01_2023-10-28_10-20-03	1	2023-10-28_10-20-03	18	12	2143.75	2030.0	2162.0	2055.0	1.0	22.75	589.0319724266385
bumblebox-01_2023-10-28_10-20-03	1	2023-10-28_10-20-03	18	13	2955.25	1046.75	2924.0	1047.0	1.0	259.5630944491146	729.9518050906526
bumblebox-01_2023-10-28_10-20-03	1	2023-10-28_10-20-03	19	5	1845.75	1530.0	1864.0	1539.5	1.0	19.10006544491406	522.7866658199915
bumblebox-01_2023-10-28_10-20-03	1	2023-10-28_10-20-03	19	8	2425.75	1527.0	2417.5	1558.0	1.0	28.187985029086416	58.66890842964905
bumblebox-01_2023-10-28_10-20-03	1	2023-10-28_10-20-03	19	9	2084.75	1490.75	2080.5	1514.0	1.0	26.51886121235224	284.6064257919008
bumblebox-01_2023-10-28_10-20-03	1	2023-10-28_10-20-03	19	10	2484.5	1808.75	2475.0	1836.5	1.0	102.42588784091647	315.8900488448215
bumblebox-01_2023-10-28_10-20-03	1	2023-10-28_10-20-03	19	11	2698.75	1079.5	2722.5	1092.0	1.0	8.4335638967165	546.6656115179796
bumblebox-01_2023-10-28_10-20-03	1	2023-10-28_10-20-03	19	12	2152.5	2043.25	2171.0	2066.5	1.0	15.878444508200417	570.637320485273
bumblebox-01_2023-10-28_10-20-03	1	2023-10-28_10-20-03	19	13	2886.25	1125.75	2862.5	1145.0	1.0	104.89041900955492	647.8931760730629
bumblebox-01_2023-10-28_10-20-03	1	2023-10-28_10-20-03	20	9	2094.75	1481.25	2090.0	1505.5	1.0	13.793114224133722	358.0447597717357
bumblebox-01_2023-10-28_10-20-03	1	2023-10-28_10-20-03	20	10	2458.25	1888.25	2443.0	1914.0	1.0	83.72163698829593	323.56668555338024
bumblebox-01_2023-10-28_10-20-03	1	2023-10-28_10-20-03	20	11	2700.0	1082.75	2723.0	1097.0	1.0	3.48209706929603	546.5705924215096
bumblebox-01_2023-10-28_10-20-03	1	2023-10-28_10-20-03	20	12	2158.5	2027.75	2175.5	2053.0	1.0	16.62077013859466	543.0895068955024
bumblebox-01_2023-10-28_10-20-03	1	2023-10-28_10-20-03	20	13	2802.75	1345.25	2789.0	1373.0	1.0	234.8456940205632	421.7108606616624
bumblebox-01_2023-10-28_10-20-03	1	2023-10-28_10-20-03	21	5	1842.0	1544.0	1854.0	1560.0	2.0	14.493533040635745	479.06739007796295
bumblebox-01_2023-10-28_10-20-03	1	2023-10-28_10-20-03	21	9	2109.25	1420.75	2104.5	1452.0	1.0	62.213342620373645	255.67052705147253
bumblebox-01_2023-10-28_10-20-03	1	2023-10-28_10-20-03	21	10	2449.5	1906.75	2432.5	1933.0	1.0	20.464908990757813	365.63204646581215
bumblebox-01_2023-10-28_10-20-03	1	2023-10-28_10-20-03	21	11	2698.25	1077.5	2723.0	1089.5	1.0	5.533985905294664	616.3203827848881
bumblebox-01_2023-10-28_10-20-03	1	2023-10-28_10-20-03	21	12	2178.0	2026.5	2195.5	2050.5	1.0	19.540023029669133	483.434481154835
bumblebox-01_2023-10-28_10-20-03	1	2023-10-28_10-20-03	21	13	2646.75	1412.0	2617.0	1419.5	1.0	169.6807664409847	360.05442538054035
bumblebox-01_2023-10-28_10-20-03	1	2023-10-28_10-20-03	22	5	1854.5	1529.25	1864.5	1545.0	1.0	19.33423130098531	442.6811358192308
bumblebox-01_2023-10-28_10-20-03	1	2023-10-28_10-20-03	22	8	2356.0	1460.25	2331.0	1467.0	3.0	96.54338403018613	86.34636734143012
bumblebox-01_2023-10-28_10-20-03	1	2023-10-28_10-20-03	22	9	2072.25	1335.75	2050.0	1360.5	1.0	92.70382947861431	292.91644434436756
bumblebox-01_2023-10-28_10-20-03	1	2023-10-28_10-20-03	22	10	2424.25	1939.25	2404.0	1964.0	1.0	41.15595339680518	434.8145423332686
bumblebox-01_2023-10-28_10-20-03	1	2023-10-28_10-20-03	22	11	2703.5	1080.0	2728.5	1089.5	1.0	5.814851674806504	601.4607431164596
bumblebox-01_2023-10-28_10-20-03	1	2023-10-28_10-20-03	22	12	2182.5	2017.25	2196.5	2044.5	1.0	10.286520305720492	506.95422674064395
bumblebox-01_2023-10-28_10-20-03	1	2023-10-28_10-20-03	22	13	2487.0	1302.25	2460.0	1290.0	1.0	193.81724639463846	291.4887564779491
bumblebox-01_2023-10-28_10-20-03	1	2023-10-28_10-20-03	23	5	1858.25	1539.75	1865.0	1555.5	1.0	11.149551560488879	391.90276282542874
bumblebox-01_2023-10-28_10-20-03	1	2023-10-28_10-20-03	23	8	2246.5	1535.25	2221.5	1556.0	1.0	132.72245476934188	41.938076922033034
bumblebox-01_2023-10-28_10-20-03	1	2023-10-28_10-20-03	23	9	2010.5	1362.25	1984.0	1382.5	1.0	67.19607503418634	270.73593251185065
bumblebox-01_2023-10-28_10-20-03	1	2023-10-28_10-20-03	23	10	2451.0	1932.5	2436.5	1961.5	1.0	27.588493978468634	484.0802477115645
bumblebox-01_2023-10-28_10-20-03	1	2023-10-28_10-20-03	23	11	2692.5	1078.75	2718.5	1088.5	1.0	11.070794912742265	608.2678998683097
bumblebox-01_2023-10-28_10-20-03	1	2023-10-28_10-20-03	23	12	2157.5	2008.0	2162.5	2038.0	1.0	26.6563782236072	522.4698629137007
bumblebox-01_2023-10-28_10-20-03	1	2023-10-28_10-20-03	23	13	2315.5	996.75	2299.0	973.0	1.0	350.34625729412323	501.2202775044449
bumblebox-01_2023-10-28_10-20-03	1	2023-10-28_10-20-03	24	5	1858.25	1540.25	1867.0	1553.5	1.0	0.5	407.84042528910743
bumblebox-01_2023-10-28_10-20-03	1	2023-10-28_10-20-03	24	8	2259.5	1516.25	2230.5	1531.0	1.0	23.021728866442675	78.76864858558892
bumblebox-01_2023-10-28_10-20-03	1	2023-10-28_10-20-03	24	9	1980.25	1353.0	1952.0	1370.5	1.0	31.632657175773268	285.6135938641577
bumblebox-01_2023-10-28_10-20-03	1	2023-10-28_10-20-03	24	10	2435.25	1964.5	2418.0	1991.5	1.0	35.6659851959819	557.3873204514075
bumblebox-01_2023-10-28_10-20-03	1	2023-10-28_10-20-03	24	11	2682.75	1076.5	2709.0	1086.5	1.0	10.00624804809475	561.4148421621929
bumblebox-01_2023-10-28_10-20-03	1	2023-10-28_10-20-03	24	12	2159.75	2007.0	2170.0	2036.0	1.0	2.462214450449026	576.8371737327615
bumblebox-01_2023-10-28_10-20-03	1	2023-10-28_10-20-03	24	13	2395.25	606.75	2394.0	579.0	1.0	398.0704240457962	843.0872211699095
bumblebox-01_2023-10-28_10-20-03	1	2023-10-28_10-20-03	25	5	1863.75	1544.25	1869.0	1558.0	1.0	6.800735254367722	389.77069560584096
bumblebox-01_2023-10-28_10-20-03	1	2023-10-28_10-20-03	25	8	2228.0	1530.25	2197.0	1542.5	1.0	34.471002306286366	91.81283645969937
bumblebox-01_2023-10-28_10-20-03	1	2023-10-28_10-20-03	25	9	1939.0	1330.5	1906.0	1324.0	1.0	46.987365323031256	319.12125238612634
bumblebox-01_2023-10-28_10-20-03	1	2023-10-28_10-20-03	25	10	2429.0	1980.75	2408.5	2005.0	1.0	17.41048534648015	573.9772181356814
bumblebox-01_2023-10-28_10-20-03	1	2023-10-28_10-20-03	25	11	2684.5	1077.75	2710.5	1089.0	1.0	2.1505813167606567	573.5726605572964
bumblebox-01_2023-10-28_10-20-03	1	2023-10-28_10-20-03	25	12	2151.25	2004.5	2165.5	2033.0	1.0	8.860022573334675	572.1727765496098
bumblebox-01_2023-10-28_10-20-03	1	2023-10-28_10-20-03	25	13	2378.0	605.75	2364.0	579.0	1.0	17.278961195627474	844.8581392815033
bumblebox-01_2023-10-28_10-20-03	1	2023-10-28_10-20-03	26	5	1859.0	1529.5	1866.0	1547.5	1.0	15.495967217311735	404.5669946065793
bumblebox-01_2023-10-28_10-20-03	1	2023-10-28_10-20-03	26	8	2226.5	1499.0	2193.0	1502.0	1.0	31.28597928785353	157.00104498059878
bumblebox-01_2023-10-28_10-20-03	1	2023-10-28_10-20-03	26	9	1935.0	1324.5	1902.0	1319.5	1.0	7.211102550927978	283.18183756201597
bumblebox-01_2023-10-28_10-20-03	1	2023-10-28_10-20-03	26	11	2688.0	1084.75	2713.0	1097.5	1.0	7.826237921249264	536.2451777172453
bumblebox-01_2023-10-28_10-20-03	1	2023-10-28_10-20-03	26	12	2148.5	2021.75	2168.0	2046.0	1.0	17.467827569563422	683.0069660149887
bumblebox-01_2023-10-28_10-20-03	1	2023-10-28_10-20-03	26	13	2448.75	594.0	2448.0	565.0	1.0	71.7190699883929	783.1327014784914
bumblebox-01_2023-10-28_10-20-03	1	2023-10-28_10-20-03	27	5	1847.25	1550.5	1857.5	1566.0	1.0	24.06371750166628	409.86667886575566
bumblebox-01_2023-10-28_10-20-03	1	2023-10-28_10-20-03	27	8	2247.0	1465.75	2218.0	1455.0	1.0	39.061649990751796	121.15514617400477
bumblebox-01_2023-10-28_10-20-03	1	2023-10-28_10-20-03	27	9	1925.0	1337.25	1891.5	1333.5	1.0	16.203780423098802	281.12850462219427
bumblebox-01_2023-10-28_10-20-03	1	2023-10-28_10-20-03	27	11	2689.0	1088.0	2713.5	1102.0	1.0	3.400367627183861	550.5802305548009
bumblebox-01_2023-10-28_10-20-03	1	2023-10-28_10-20-03	27	12	2136.25	2022.0	2154.0	2049.0	1.0	12.252550754842845	673.760796656433
bumblebox-01_2023-10-28_10-20-03	1	2023-10-28_10-20-03	27	13	2390.0	647.5	2377.0	620.5	1.0	79.4595022637318	728.0340012282697
bumblebox-01_2023-10-28_10-20-03	1	2023-10-28_10-20-03	28	5	1822.25	1557.75	1837.0	1569.0	1.0	26.030030733750586	461.7312746609221
bumblebox-01_2023-10-28_10-20-03	1	2023-10-28_10-20-03	28	9	1937.25	1350.5	1905.0	1341.5	1.0	18.04508243261859	283.52095601560023
bumblebox-01_2023-10-28_10-20-03	1	2023-10-28_10-20-03	28	11	2684.5	1086.0	2708.5	1102.5	1.0	4.924428900898052	521.6620984890508
bumblebox-01_2023-10-28_10-20-03	1	2023-10-28_10-20-03	28	12	2116.25	2030.25	2135.0	2055.5	1.0	21.634752136319936	715.5663630998873
bumblebox-01_2023-10-28_10-20-03	1	2023-10-28_10-20-03	28	13	2536.5	586.25	2536.0	558.5	1.0	158.78857798972822	801.3319739658466
bumblebox-01_2023-10-28_10-20-03	1	2023-10-28_10-20-03	29	5	1807.25	1563.75	1824.5	1575.0	1.0	16.15549442140351	458.46314070914
bumblebox-01_2023-10-28_10-20-03	1	2023-10-28_10-20-03	29	9	1931.75	1344.75	1899.0	1339.5	1.0	7.956915231419774	309.354491463901
bumblebox-01_2023-10-28_10-20-03	1	2023-10-28_10-20-03	29	10	2403.0	1984.0	2380.5	2007.0	4.0	26.202337681970285	606.3097679587738
bumblebox-01_2023-10-28_10-20-03	1	2023-10-28_10-20-03	29	11	2684.0	1085.5	2707.5	1102.5	1.0	0.7071067811865476	548.1095858088561
bumblebox-01_2023-10-28_10-20-03	1	2023-10-28_10-20-03	29	12	2097.0	2039.75	2117.0	2065.0	1.0	21.466543736708058	653.5185643031793
bumblebox-01_2023-10-28_10-20-03	1	2023-10-28_10-20-03	29	13	2492.5	389.25	2467.0	372.0	1.0	201.8539075668341	1043.939819732068
bumblebox-01_2023-10-28_10-20-03	1	2023-10-28_10-20-03	30	5	1814.5	1552.75	1837.0	1559.5	1.0	13.174312126255398	438.5378562779831
bumblebox-01_2023-10-28_10-20-03	1	2023-10-28_10-20-03	30	9	1930.75	1333.0	1897.5	1329.5	1.0	11.792476415070755	295.5747813817833
bumblebox-01_2023-10-28_10-20-03	1	2023-10-28_10-20-03	30	10	2398.25	1997.75	2380.5	2020.5	1.0	14.547336525976155	634.5668907915766
bumblebox-01_2023-10-28_10-20-03	1	2023-10-28_10-20-03	30	11	2685.25	1086.75	2708.5	1103.5	1.0	1.7677669529663689	553.582398764829
bumblebox-01_2023-10-28_10-20-03	1	2023-10-28_10-20-03	30	12	2110.25	2059.75	2136.5	2079.5	1.0	23.990883685266784	680.4208052537945
bumblebox-01_2023-10-28_10-20-03	1	2023-10-28_10-20-03	30	13	2387.5	300.5	2355.5	297.0	1.0	137.4829534887871	1100.5712973522232
bumblebox-01_2023-10-28_10-20-03	1	2023-10-28_10-20-03	31	5	1823.5	1540.5	1844.0	1548.0	1.0	15.200740113560261	372.86893139547055
bumblebox-01_2023-10-28_10-20-03	1	2023-10-28_10-20-03	31	9	1933.75	1333.0	1900.5	1329.5	1.0	3.0	375.7235053866075
bumblebox-01_2023-10-28_10-20-03	1	2023-10-28_10-20-03	31	10	2396.75	2000.5	2380.5	2023.0	1.0	3.132491021535417	443.92634805787316
bumblebox-01_2023-10-28_10-20-03	1	2023-10-28_10-20-03	31	11	2685.75	1087.5	2709.0	1105.0	1.0	0.9013878188659973	718.2413957020299
bumblebox-01_2023-10-28_10-20-03	1	2023-10-28_10-20-03	31	12	2111.75	2076.0	2140.5	2090.5	1.0	16.31908392036759	475.0393167938839
bumblebox-01_2023-10-28_10-20-03	1	2023-10-28_10-20-03	32	5	1826.5	1544.0	1846.5	1551.5	1.0	4.6097722286464435	311.3631445956634
bumblebox-01_2023-10-28_10-20-03	1	2023-10-28_10-20-03	32	9	1926.25	1333.25	1893.5	1328.0	1.0	7.504165509901817	274.70167056736295
bumblebox-01_2023-10-28_10-20-03	1	2023-10-28_10-20-03	32	11	2687.0	1087.5	2710.5	1104.0	1.0	1.25	694.6322824433803
bumblebox-01_2023-10-28_10-20-03	1	2023-10-28_10-20-03	32	12	2104.5	2077.5	2133.5	2091.5	1.0	7.403546447480424	567.8153928104626
bumblebox-01_2023-10-28_10-20-03	1	2023-10-28_10-20-03	33	8	2240.25	1527.75	2230.5	1500.5	6.0	62.366357116637815	95.63298804689612
bumblebox-01_2023-10-28_10-20-03	1	2023-10-28_10-20-03	33	9	1926.5	1355.0	1893.5	1352.5	1.0	21.751436734156208	318.2269592122021
bumblebox-01_2023-10-28_10-20-03	1	2023-10-28_10-20-03	33	10	2394.0	1997.25	2370.0	2018.0	2.0	4.257346591481601	586.8899329540232
bumblebox-01_2023-10-28_10-20-03	1	2023-10-28_10-20-03	33	11	2687.5	1087.5	2711.5	1103.0	1.0	0.5	568.7005488269824
bumblebox-01_2023-10-28_10-20-03	1	2023-10-28_10-20-03	33	12	2097.0	2056.75	2126.5	2069.0	1.0	22.063827863723013	639.6106576682238
bumblebox-01_2023-10-28_10-20-03	1	2023-10-28_10-20-03	33	13	2066.0	569.25	2042.0	588.0	3.0	419.0331878264537	879.4318962088221
bumblebox-01_2023-10-28_10-20-03	1	2023-10-28_10-20-03	34	5	1828.5	1535.0	1847.0	1543.5	2.0	9.219544457292887	310.2635108751199
bumblebox-01_2023-10-28_10-20-03	1	2023-10-28_10-20-03	34	9	1922.75	1347.0	1890.0	1342.5	1.0	8.835298523536146	256.21513651725496
bumblebox-01_2023-10-28_10-20-03	1	2023-10-28_10-20-03	34	10	2430.5	1973.5	2410.5	1999.5	1.0	43.54667036640115	566.5536422210071
bumblebox-01_2023-10-28_10-20-03	1	2023-10-28_10-20-03	34	11	2687.5	1086.75	2711.0	1102.5	1.0	0.75	683.5394468113907
bumblebox-01_2023-10-28_10-20-03	1	2023-10-28_10-20-03	34	12	2112.25	2050.0	2141.0	2059.5	1.0	16.677080080157918	560.647234168292
bumblebox-01_2023-10-28_10-20-03	1	2023-10-28_10-20-03	34	13	1831.25	946.75	1824.0	976.0	1.0	444.5377514902418	622.4806960973882
bumblebox-01_2023-10-28_10-20-03	1	2023-10-28_10-20-03	35	9	1923.25	1345.25	1890.0	1341.5	1.0	1.8200274723201295	286.3810966177762
bumblebox-01_2023-10-28_10-20-03	1	2023-10-28_10-20-03	35	10	2451.0	1954.0	2434.5	1981.5	1.0	28.293108701590217	548.5322985021027
bumblebox-01_2023-10-28_10-20-03	1	2023-10-28_10-20-03	35	11	2689.25	1088.75	2714.0	1102.0	1.0	2.6575364531836625	644.5364865544851
bumblebox-01_2023-10-28_10-20-03	1	2023-10-28_10-20-03	35	12	2102.5	2017.75	2128.5	2029.0	1.0	33.6916161678243	543.6461808934189
bumblebox-01_2023-10-28_10-20-03	1	2023-10-28_10-20-03	35	13	1716.0	990.0	1698.5	1015.5	1.0	123.0980300411018	671.7409340661027
bumblebox-01_2023-10-28_10-20-03	1	2023-10-28_10-20-03	36	5	1836.0	1533.75	1850.5	1544.5	2.0	7.603453162872775	314.5315589293068
bumblebox-01_2023-10-28_10-20-03	1	2023-10-28_10-20-03	36	9	1938.25	1345.5	1905.5	1338.5	1.0	15.002083188677497	256.62102712462985
bumblebox-01_2023-10-28_10-20-03	1	2023-10-28_10-20-03	36	11	2691.0	1087.5	2717.0	1098.5	1.0	2.1505813167606567	678.0133721487357
bumblebox-01_2023-10-28_10-20-03	1	2023-10-28_10-20-03	36	12	2126.5	2007.0	2156.5	2015.5	1.0	26.297575933914516	514.0097351339758
bumblebox-01_2023-10-28_10-20-03	1	2023-10-28_10-20-03	37	9	1932.0	1346.25	1900.0	1336.0	1.0	6.294839156007086	360.71180593992835
bumblebox-01_2023-10-28_10-20-03	1	2023-10-28_10-20-03	37	11	2693.25	1088.0	2720.0	1096.0	1.0	2.3048861143232218	576.439291638282
bumblebox-01_2023-10-28_10-20-03	1	2023-10-28_10-20-03	37	12	2179.0	1997.5	2211.0	2005.0	1.0	53.352600686377045	527.8218475752759
bumblebox-01_2023-10-28_10-20-03	1	2023-10-28_10-20-03	38	5	1839.25	1531.75	1852.5	1544.0	2.0	3.816084380618437	307.0701327160458
bumblebox-01_2023-10-28_10-20-03	1	2023-10-28_10-20-03	38	9	1912.75	1360.5	1883.5	1345.0	1.0	23.950469723994978	263.3584845913456
bumblebox-01_2023-10-28_10-20-03	1	2023-10-28_10-20-03	38	11	2694.5	1088.75	2721.0	1096.5	1.0	1.4577379737113252	680.6952586556263
bumblebox-01_2023-10-28_10-20-03	1	2023-10-28_10-20-03	38	12	2126.25	1971.0	2147.0	1996.5	1.0	59.03230048033026	483.29688485055436
bumblebox-01_2023-10-28_10-20-03	1	2023-10-28_10-20-03	39	5	1843.75	1523.75	1857.0	1537.0	1.0	9.17877987534291	320.1895495737642
bumblebox-01_2023-10-28_10-20-03	1	2023-10-28_10-20-03	39	9	1907.75	1347.25	1878.5	1332.5	1.0	14.162009038268547	290.55437986072417
bumblebox-01_2023-10-28_10-20-03	1	2023-10-28_10-20-03	39	11	2694.5	1088.25	2721.0	1096.0	1.0	0.5	665.9000517391855
bumblebox-01_2023-10-28_10-20-03	1	2023-10-28_10-20-03	39	12	2201.75	1992.75	2214.0	2019.5	1.0	78.57043018846213	506.3176845185738
bumblebox-01_2023-10-28_10-20-03	1	2023-10-28_10-20-03	40	5	1841.0	1525.5	1854.0	1539.0	1.0	3.2596012026013246	316.5971723361565
bumblebox-01_2023-10-28_10-20-03	1	2023-10-28_10-20-03	40	9	1905.5	1345.5	1876.0	1331.0	1.0	2.850438562747845	290.70961805769343
bumblebox-01_2023-10-28_10-20-03	1	2023-10-28_10-20-03	40	11	2673.75	1095.0	2701.5	1097.5	1.0	21.820288724029297	653.1717238071853
bumblebox-01_2023-10-28_10-20-03	1	2023-10-28_10-20-03	40	12	2203.5	2006.5	2210.0	2035.0	1.0	13.860916275629112	515.5735466752052
bumblebox-01_2023-10-28_10-20-03	1	2023-10-28_10-20-03	41	3	1981.25	1981.25	1973.0	1950.5			416.6420196043602
bumblebox-01_2023-10-28_10-20-03	1	2023-10-28_10-20-03	41	5	1850.5	1532.0	1862.5	1545.0	1.0	11.510864433221338	280.3367127223974
bumblebox-01_2023-10-28_10-20-03	1	2023-10-28_10-20-03	41	9	1923.75	1340.75	1892.0	1332.0	1.0	18.85802216564611	320.275541526355
bumblebox-01_2023-10-28_10-20-03	1	2023-10-28_10-20-03	41	11	2677.75	1093.0	2704.5	1098.0	1.0	4.47213595499958	743.5841647049781
bumblebox-01_2023-10-28_10-20-03	1	2023-10-28_10-20-03	41	12	2190.5	2003.5	2196.0	2033.5	1.0	13.341664064126334	418.5960134783895
bumblebox-01_2023-10-28_10-20-03	1	2023-10-28_10-20-03	42	5	1841.75	1532.75	1852.5	1545.0	1.0	8.782084035125148	314.80957165602507
bumblebox-01_2023-10-28_10-20-03	1	2023-10-28_10-20-03	42	9	1917.5	1339.75	1885.5	1331.5	1.0	6.329494450586082	281.6418450909772
bumblebox-01_2023-10-28_10-20-03	1	2023-10-28_10-20-03	42	11	2668.0	1091.75	2694.0	1102.5	1.0	9.82980162566875	651.8794972280153
bumblebox-01_2023-10-28_10-20-03	1	2023-10-28_10-20-03	42	12	2188.75	2006.5	2201.0	2034.0	1.0	3.473110997362451	514.9862596771394
bumblebox-01_2023-10-28_10-20-03	1	2023-10-28_10-20-03	43	5	1852.75	1522.25	1863.0	1537.0	1.0	15.20690632574555	167.92650922352908
bumblebox-01_2023-10-28_10-20-03	1	2023-10-28_10-20-03	43	9	1920.5	1335.5	1888.5	1328.5	1.0	5.202163011671203	181.0236517695961
bumblebox-01_2023-10-28_10-20-03	1	2023-10-28_10-20-03	43	11	2669.0	1091.75	2695.5	1103.0	1.0	1.0	763.0128603110173
bumblebox-01_2023-10-28_10-20-03	1	2023-10-28_10-20-03	43	12	2185.25	2008.5	2188.5	2038.5	1.0	4.031128874149275	546.4650034540181
bumblebox-01_2023-10-28_10-20-03	1	2023-10-28_10-20-03	43	13	1458.75	1484.5	1473.5	1505.0	8.0	557.4117082552177	558.5143238986803
bumblebox-01_2023-10-28_10-20-03	1	2023-10-28_10-20-03	44	5	1852.25	1522.5	1863.0	1536.5	1.0	0.5590169943749475	175.05097828918286
bumblebox-01_2023-10-28_10-20-03	1	2023-10-28_10-20-03	44	9	1926.25	1329.25	1893.0	1324.5	1.0	8.492643875731515	203.98990783859858
bumblebox-01_2023-10-28_10-20-03	1	2023-10-28_10-20-03	44	11	2671.25	1092.75	2697.5	1103.5	1.0	2.462214450449026	766.1934693665823
bumblebox-01_2023-10-28_10-20-03	1	2023-10-28_10-20-03	44	12	2192.75	2013.25	2199.0	2042.0	1.0	8.877640452282352	532.9603948700129
bumblebox-01_2023-10-28_10-20-03	1	2023-10-28_10-20-03	44	13	1490.5	1576.5	1514.5	1594.0	1.0	97.32452157601392	540.6055239266427
bumblebox-01_2023-10-28_10-20-03	1	2023-10-28_10-20-03	45	5	1849.0	1521.0	1859.0	1536.0	1.0	3.5794552658190883	194.6249277456513
bumblebox-01_2023-10-28_10-20-03	1	2023-10-28_10-20-03	45	9	1944.0	1324.0	1911.0	1319.0	1.0	18.51013236041277	215.9184163057889
bumblebox-01_2023-10-28_10-20-03	1	2023-10-28_10-20-03	45	11	2670.75	1093.0	2697.0	1103.5	1.0	0.5590169943749475	756.2873792415155
bumblebox-01_2023-10-28_10-20-03	1	2023-10-28_10-20-03	45	12	2200.75	1999.5	2209.5	2028.5	1.0	15.907938269933034	508.79372048011766
bumblebox-01_2023-10-28_10-20-03	1	2023-10-28_10-20-03	45	13	1553.25	1640.5	1580.0	1649.0	1.0	89.63014280921347	505.95859514391094
bumblebox-01_2023-10-28_10-20-03	1	2023-10-28_10-20-03	46	5	1853.25	1519.25	1861.5	1533.0	1.0	4.596194077712559	197.54726930816105
bumblebox-01_2023-10-28_10-20-03	1	2023-10-28_10-20-03	46	8	2055.25	1479.0	2047.5	1495.0	13.0		29.797697524771646
bumblebox-01_2023-10-28_10-20-03	1	2023-10-28_10-20-03	46	9	1935.25	1313.0	1902.0	1310.5	1.0	14.055692796870597	226.87052719802796
bumblebox-01_2023-10-28_10-20-03	1	2023-10-28_10-20-03	46	11	2671.0	1092.75	2697.0	1103.5	1.0	0.3535533905932738	746.859443120175
bumblebox-01_2023-10-28_10-20-03	1	2023-10-28_10-20-03	46	12	2234.75	2004.5	2237.5	2033.0	1.0	34.36568055487916	529.1944218442887
bumblebox-01_2023-10-28_10-20-03	1	2023-10-28_10-20-03	46	13	1553.5	1642.0	1574.0	1639.0	1.0	1.5206906325745548	514.6392007459638
bumblebox-01_2023-10-28_10-20-03	1	2023-10-28_10-20-03	47	5	1852.0	1517.75	1860.0	1532.5	1.0	1.9525624189766635	209.3806757107998
bumblebox-01_2023-10-28_10-20-03	1	2023-10-28_10-20-03	47	8	2041.75	1541.0	2032.5	1570.0	1.0	63.452738317585634	29.26418222180671
bumblebox-01_2023-10-28_10-20-03	1	2023-10-28_10-20-03	47	9	1938.0	1314.75	1905.0	1312.5	1.0	3.2596012026013246	238.8695962816905
bumblebox-01_2023-10-28_10-20-03	1	2023-10-28_10-20-03	47	11	2669.5	1092.0	2695.5	1104.0	1.0	1.6770509831248424	743.2322544318014
bumblebox-01_2023-10-28_10-20-03	1	2023-10-28_10-20-03	47	12	2236.5	2018.0	2235.0	2045.5	1.0	13.612953390061982	528.5629265859562
bumblebox-01_2023-10-28_10-20-03	1	2023-10-28_10-20-03	47	13	1630.5	1632.25	1650.5	1619.0	1.0	77.61483427799095	445.43557412317716
bumblebox-01_2023-10-28_10-20-03	1	2023-10-28_10-20-03	48	5	1853.75	1517.0	1860.5	1532.0	1.0	1.9039432764659772	210.2976272188748
bumblebox-01_2023-10-28_10-20-03	1	2023-10-28_10-20-03	48	8	2073.25	1529.0	2059.0	1556.5	1.0	33.70830758136635	16.41037315914001
bumblebox-01_2023-10-28_10-20-03	1	2023-10-28_10-20-03	48	9	1936.25	1312.75	1903.0	1310.5	1.0	2.6575364531836625	239.59233678734847
bumblebox-01_2023-10-28_10-20-03	1	2023-10-28_10-20-03	48	11	2667.0	1091.5	2692.0	1105.5	1.0	2.5495097567963922	737.0645100762139
bumblebox-01_2023-10-28_10-20-03	1	2023-10-28_10-20-03	48	12	2233.75	1996.25	2229.5	2026.5	1.0	21.923161268393752	509.9035328836448
bumblebox-01_2023-10-28_10-20-03	1	2023-10-28_10-20-03	48	13	1620.25	1646.0	1624.5	1629.5	1.0	17.150072886142496	462.6046371873309
bumblebox-01_2023-10-28_10-20-03	1	2023-10-28_10-20-03	49	8	2080.5	1551.25	2069.0	1581.5	1.0	23.40138884767312	46.7726950260513
bumblebox-01_2023-10-28_10-20-03	1	2023-10-28_10-20-03	49	9	1933.25	1313.0	1900.5	1310.5	1.0	3.010398644698074	283.8907536359717
bumblebox-01_2023-10-28_10-20-03	1	2023-10-28_10-20-03	49	11	2668.25	1091.5	2692.5	1105.0	1.0	1.25	699.7256676726957
bumblebox-01_2023-10-28_10-20-03	1	2023-10-28_10-20-03	49	12	2221.75	2006.25	2221.5	2034.5	1.0	15.620499351813308	490.2717333275498
bumblebox-01_2023-10-28_10-20-03	1	2023-10-28_10-20-03	49	13	1697.5	1671.0	1707.5	1655.5	1.0	81.19459649508704	446.73137622065457
bumblebox-01_2023-10-28_10-20-03	1	2023-10-28_10-20-03	50	5	1854.5	1515.25	1862.0	1530.0	2.0	1.9039432764659772	214.21606515255678
bumblebox-01_2023-10-28_10-20-03	1	2023-10-28_10-20-03	50	8	2090.75	1547.75	2083.5	1578.0	1.0	10.831089511217234	30.289947223093357
bumblebox-01_2023-10-28_10-20-03	1	2023-10-28_10-20-03	50	9	1933.5	1309.0	1900.5	1306.5	1.0	4.00780488547035	256.63341573038457
bumblebox-01_2023-10-28_10-20-03	1	2023-10-28_10-20-03	50	11	2668.0	1091.75	2693.0	1105.5	1.0	0.3535533905932738	741.1362768767818
bumblebox-01_2023-10-28_10-20-03	1	2023-10-28_10-20-03	50	12	2218.25	2009.75	2222.0	2038.0	1.0	4.949747468305833	505.1617126255491
bumblebox-01_2023-10-28_10-20-03	1	2023-10-28_10-20-03	50	13	1645.25	1690.5	1647.0	1682.5	1.0	55.77017572143735	453.49545393103017
bumblebox-01_2023-10-28_10-20-03	1	2023-10-28_10-20-03	51	5	1857.75	1513.5	1864.0	1529.0	1.0	3.69120576505835	214.6199038416521
bumblebox-01_2023-10-28_10-20-03	1	2023-10-28_10-20-03	51	8	2099.75	1616.0	2099.5	1648.5	1.0	68.84084906507182	96.29747205923944
bumblebox-01_2023-10-28_10-20-03	1	2023-10-28_10-20-03	51	9	1946.0	1304.75	1913.0	1300.5	1.0	13.202745926510893	252.72221039117238
bumblebox-01_2023-10-28_10-20-03	1	2023-10-28_10-20-03	51	11	2667.75	1092.0	2692.0	1106.0	1.0	0.3535533905932738	735.6474720441851
bumblebox-01_2023-10-28_10-20-03	1	2023-10-28_10-20-03	51	12	2244.5	1969.75	2239.5	2000.0	1.0	47.8441480225116	478.1517966347089
bumblebox-01_2023-10-28_10-20-03	1	2023-10-28_10-20-03	51	13	1617.0	1646.5	1616.5	1632.5	1.0	52.288263501478035	471.38766225369113
