## Supplementary material for "The BumbleBox: An open-source platform for quantifying behavior in bumblebee colonies": Sample BumbleBox Data Output: bumblebox-01_2023-10-28_10-25-02_raw.csv

filename	colony number	datetime	frame	ID	centroidX	centroidY	frontX	frontY
bumblebox-01_2023-10-28_10-25-02	01	2023-10-28_10-25-02	0	6	1953.0	2285.5	1952.0	2310.0
bumblebox-01_2023-10-28_10-25-02	01	2023-10-28_10-25-02	0	4	2266.5	2039.75	2237.0	2053.5
bumblebox-01_2023-10-28_10-25-02	01	2023-10-28_10-25-02	0	12	2389.25	1788.0	2369.0	1797.0
bumblebox-01_2023-10-28_10-25-02	01	2023-10-28_10-25-02	0	10	2159.5	1728.0	2162.0	1760.5
bumblebox-01_2023-10-28_10-25-02	01	2023-10-28_10-25-02	0	1	1628.0	1391.0	1649.0	1369.0
bumblebox-01_2023-10-28_10-25-02	01	2023-10-28_10-25-02	0	5	1896.75	1363.0	1864.0	1363.0
bumblebox-01_2023-10-28_10-25-02	01	2023-10-28_10-25-02	0	15	1541.75	1140.0	1531.0	1133.5
bumblebox-01_2023-10-28_10-25-02	01	2023-10-28_10-25-02	0	13	1471.0	2980.25	1481.5	3008.0
bumblebox-01_2023-10-28_10-25-02	01	2023-10-28_10-25-02	0	11	3037.5	1514.75	3007.5	1516.0
bumblebox-01_2023-10-28_10-25-02	01	2023-10-28_10-25-02	1	6	1944.5	2322.0	1944.0	2345.5
bumblebox-01_2023-10-28_10-25-02	01	2023-10-28_10-25-02	1	4	2273.25	2058.0	2243.0	2070.0
bumblebox-01_2023-10-28_10-25-02	01	2023-10-28_10-25-02	1	10	2159.0	1747.5	2163.5	1780.0
bumblebox-01_2023-10-28_10-25-02	01	2023-10-28_10-25-02	1	12	2403.0	1754.75	2391.5	1774.0
bumblebox-01_2023-10-28_10-25-02	01	2023-10-28_10-25-02	1	1	1644.5	1415.25	1646.5	1381.5
bumblebox-01_2023-10-28_10-25-02	01	2023-10-28_10-25-02	1	5	2002.0	1343.25	1974.0	1325.5
bumblebox-01_2023-10-28_10-25-02	01	2023-10-28_10-25-02	1	13	1472.0	2981.25	1483.0	3009.5
bumblebox-01_2023-10-28_10-25-02	01	2023-10-28_10-25-02	1	11	3017.75	1519.0	2989.5	1519.5
bumblebox-01_2023-10-28_10-25-02	01	2023-10-28_10-25-02	1	15	1552.5	1122.75	1541.5	1118.5
bumblebox-01_2023-10-28_10-25-02	01	2023-10-28_10-25-02	1	7	2122.25	449.75	2104.5	460.0
bumblebox-01_2023-10-28_10-25-02	01	2023-10-28_10-25-02	2	6	1938.0	2319.5	1938.0	2340.5
bumblebox-01_2023-10-28_10-25-02	01	2023-10-28_10-25-02	2	4	2267.75	2055.5	2238.0	2066.5
bumblebox-01_2023-10-28_10-25-02	01	2023-10-28_10-25-02	2	10	2168.5	1765.5	2172.0	1798.0
bumblebox-01_2023-10-28_10-25-02	01	2023-10-28_10-25-02	2	12	2372.5	1769.5	2361.0	1792.0
bumblebox-01_2023-10-28_10-25-02	01	2023-10-28_10-25-02	2	11	3010.0	1521.25	2981.5	1521.5
bumblebox-01_2023-10-28_10-25-02	01	2023-10-28_10-25-02	2	1	1647.5	1381.5	1625.5	1358.5
bumblebox-01_2023-10-28_10-25-02	01	2023-10-28_10-25-02	2	5	1931.75	1208.0	1917.0	1187.5
bumblebox-01_2023-10-28_10-25-02	01	2023-10-28_10-25-02	2	15	1585.0	1101.0	1581.0	1090.0
bumblebox-01_2023-10-28_10-25-02	01	2023-10-28_10-25-02	2	7	2104.75	686.5	2080.0	704.0
bumblebox-01_2023-10-28_10-25-02	01	2023-10-28_10-25-02	2	13	1472.25	2972.5	1483.5	3001.0
bumblebox-01_2023-10-28_10-25-02	01	2023-10-28_10-25-02	3	6	1936.25	2301.0	1934.5	2326.0
bumblebox-01_2023-10-28_10-25-02	01	2023-10-28_10-25-02	3	4	2258.5	2059.0	2230.0	2070.0
bumblebox-01_2023-10-28_10-25-02	01	2023-10-28_10-25-02	3	10	2173.0	1767.25	2181.5	1799.5
bumblebox-01_2023-10-28_10-25-02	01	2023-10-28_10-25-02	3	12	2375.5	1771.5	2362.0	1790.5
bumblebox-01_2023-10-28_10-25-02	01	2023-10-28_10-25-02	3	11	3002.75	1516.75	2973.5	1513.5
bumblebox-01_2023-10-28_10-25-02	01	2023-10-28_10-25-02	3	1	1660.0	1354.25	1629.5	1349.5
bumblebox-01_2023-10-28_10-25-02	01	2023-10-28_10-25-02	3	5	1912.0	1195.0	1915.5	1175.5
bumblebox-01_2023-10-28_10-25-02	01	2023-10-28_10-25-02	3	7	1971.5	969.0	1951.0	991.5
bumblebox-01_2023-10-28_10-25-02	01	2023-10-28_10-25-02	3	13	1461.5	2963.25	1474.0	2991.5
bumblebox-01_2023-10-28_10-25-02	01	2023-10-28_10-25-02	4	13	1442.5	2954.75	1455.0	2981.0
bumblebox-01_2023-10-28_10-25-02	01	2023-10-28_10-25-02	4	6	1937.75	2333.25	1938.5	2360.5
bumblebox-01_2023-10-28_10-25-02	01	2023-10-28_10-25-02	4	4	2258.0	2058.5	2229.5	2068.0
bumblebox-01_2023-10-28_10-25-02	01	2023-10-28_10-25-02	4	10	2179.25	1781.25	2188.5	1813.0
bumblebox-01_2023-10-28_10-25-02	01	2023-10-28_10-25-02	4	12	2419.75	1730.75	2399.5	1737.0
bumblebox-01_2023-10-28_10-25-02	01	2023-10-28_10-25-02	4	1	1638.5	1375.0	1613.0	1379.5
bumblebox-01_2023-10-28_10-25-02	01	2023-10-28_10-25-02	4	5	2022.5	1270.75	2041.5	1262.0
bumblebox-01_2023-10-28_10-25-02	01	2023-10-28_10-25-02	4	7	1857.25	1035.0	1828.5	1047.0
bumblebox-01_2023-10-28_10-25-02	01	2023-10-28_10-25-02	4	11	2971.75	1502.75	2943.5	1491.5
bumblebox-01_2023-10-28_10-25-02	01	2023-10-28_10-25-02	5	6	1945.75	2352.0	1947.0	2381.5
bumblebox-01_2023-10-28_10-25-02	01	2023-10-28_10-25-02	5	4	2259.5	2055.5	2231.0	2063.5
bumblebox-01_2023-10-28_10-25-02	01	2023-10-28_10-25-02	5	12	2389.25	1739.25	2363.5	1746.0
bumblebox-01_2023-10-28_10-25-02	01	2023-10-28_10-25-02	5	10	2156.0	1728.0	2169.5	1756.5
bumblebox-01_2023-10-28_10-25-02	01	2023-10-28_10-25-02	5	1	1648.5	1386.0	1622.5	1393.0
bumblebox-01_2023-10-28_10-25-02	01	2023-10-28_10-25-02	5	13	1430.5	2946.0	1444.0	2970.5
bumblebox-01_2023-10-28_10-25-02	01	2023-10-28_10-25-02	5	11	2951.25	1492.5	2925.5	1477.5
bumblebox-01_2023-10-28_10-25-02	01	2023-10-28_10-25-02	6	13	1444.0	2930.0	1463.5	2950.0
bumblebox-01_2023-10-28_10-25-02	01	2023-10-28_10-25-02	6	6	1944.75	2342.5	1948.0	2372.0
bumblebox-01_2023-10-28_10-25-02	01	2023-10-28_10-25-02	6	4	2255.75	2053.75	2228.0	2065.5
bumblebox-01_2023-10-28_10-25-02	01	2023-10-28_10-25-02	6	12	2396.25	1756.5	2378.5	1767.5
bumblebox-01_2023-10-28_10-25-02	01	2023-10-28_10-25-02	6	10	2128.25	1663.25	2127.5	1693.0
bumblebox-01_2023-10-28_10-25-02	01	2023-10-28_10-25-02	6	1	1644.0	1412.5	1616.0	1412.0
bumblebox-01_2023-10-28_10-25-02	01	2023-10-28_10-25-02	6	11	2911.25	1469.5	2893.5	1453.0
bumblebox-01_2023-10-28_10-25-02	01	2023-10-28_10-25-02	6	15	1674.5	1070.0	1689.5	1066.0
bumblebox-01_2023-10-28_10-25-02	01	2023-10-28_10-25-02	7	13	1447.0	2933.75	1467.0	2956.0
bumblebox-01_2023-10-28_10-25-02	01	2023-10-28_10-25-02	7	6	1946.25	2334.0	1950.5	2363.5
bumblebox-01_2023-10-28_10-25-02	01	2023-10-28_10-25-02	7	4	2259.25	2055.75	2231.5	2069.0
bumblebox-01_2023-10-28_10-25-02	01	2023-10-28_10-25-02	7	12	2364.0	1761.0	2340.5	1767.5
bumblebox-01_2023-10-28_10-25-02	01	2023-10-28_10-25-02	7	10	2119.5	1677.25	2115.5	1708.0
bumblebox-01_2023-10-28_10-25-02	01	2023-10-28_10-25-02	7	1	1612.75	1406.75	1586.0	1413.0
bumblebox-01_2023-10-28_10-25-02	01	2023-10-28_10-25-02	7	15	1677.75	1073.25	1692.5	1069.0
bumblebox-01_2023-10-28_10-25-02	01	2023-10-28_10-25-02	7	11	2907.25	1465.0	2888.5	1448.5
bumblebox-01_2023-10-28_10-25-02	01	2023-10-28_10-25-02	8	13	1453.0	2950.5	1470.0	2976.5
bumblebox-01_2023-10-28_10-25-02	01	2023-10-28_10-25-02	8	6	1946.25	2330.75	1951.5	2361.5
bumblebox-01_2023-10-28_10-25-02	01	2023-10-28_10-25-02	8	4	2256.25	2058.5	2229.0	2069.5
bumblebox-01_2023-10-28_10-25-02	01	2023-10-28_10-25-02	8	12	2355.75	1765.25	2332.0	1774.0
bumblebox-01_2023-10-28_10-25-02	01	2023-10-28_10-25-02	8	10	2095.5	1651.75	2078.5	1678.5
bumblebox-01_2023-10-28_10-25-02	01	2023-10-28_10-25-02	8	1	1549.0	1451.25	1531.5	1465.0
bumblebox-01_2023-10-28_10-25-02	01	2023-10-28_10-25-02	8	15	1670.5	1070.25	1681.5	1065.5
bumblebox-01_2023-10-28_10-25-02	01	2023-10-28_10-25-02	8	11	2895.5	1457.75	2874.0	1444.0
bumblebox-01_2023-10-28_10-25-02	01	2023-10-28_10-25-02	8	7	1494.25	1205.0	1475.0	1229.5
bumblebox-01_2023-10-28_10-25-02	01	2023-10-28_10-25-02	9	6	1956.25	2326.75	1963.0	2356.5
bumblebox-01_2023-10-28_10-25-02	01	2023-10-28_10-25-02	9	4	2253.0	2056.5	2224.5	2067.5
bumblebox-01_2023-10-28_10-25-02	01	2023-10-28_10-25-02	9	12	2347.75	1780.0	2323.5	1796.5
bumblebox-01_2023-10-28_10-25-02	01	2023-10-28_10-25-02	9	10	2089.25	1661.75	2073.5	1690.0
bumblebox-01_2023-10-28_10-25-02	01	2023-10-28_10-25-02	9	1	1557.0	1450.0	1536.5	1466.0
bumblebox-01_2023-10-28_10-25-02	01	2023-10-28_10-25-02	9	15	1668.25	1069.5	1679.5	1064.0
bumblebox-01_2023-10-28_10-25-02	01	2023-10-28_10-25-02	9	13	1437.0	2952.75	1452.5	2979.5
bumblebox-01_2023-10-28_10-25-02	01	2023-10-28_10-25-02	9	11	2881.5	1462.25	2858.5	1455.5
bumblebox-01_2023-10-28_10-25-02	01	2023-10-28_10-25-02	10	13	1446.75	2938.0	1462.0	2964.5
bumblebox-01_2023-10-28_10-25-02	01	2023-10-28_10-25-02	10	6	1951.25	2329.25	1958.5	2359.5
bumblebox-01_2023-10-28_10-25-02	01	2023-10-28_10-25-02	10	4	2248.0	2056.75	2220.5	2067.5
bumblebox-01_2023-10-28_10-25-02	01	2023-10-28_10-25-02	10	12	2330.25	1782.0	2305.0	1797.0
bumblebox-01_2023-10-28_10-25-02	01	2023-10-28_10-25-02	10	10	2017.75	1756.5	2011.5	1786.0
bumblebox-01_2023-10-28_10-25-02	01	2023-10-28_10-25-02	10	1	1555.5	1474.25	1536.0	1491.0
bumblebox-01_2023-10-28_10-25-02	01	2023-10-28_10-25-02	10	15	1664.5	1067.0	1675.0	1060.5
bumblebox-01_2023-10-28_10-25-02	01	2023-10-28_10-25-02	10	11	2881.25	1481.5	2856.5	1478.5
bumblebox-01_2023-10-28_10-25-02	01	2023-10-28_10-25-02	11	6	1976.5	2340.75	1990.5	2367.5
bumblebox-01_2023-10-28_10-25-02	01	2023-10-28_10-25-02	11	4	2252.25	2054.5	2224.0	2063.5
bumblebox-01_2023-10-28_10-25-02	01	2023-10-28_10-25-02	11	12	2331.5	1775.5	2308.0	1792.0
bumblebox-01_2023-10-28_10-25-02	01	2023-10-28_10-25-02	11	11	2874.75	1488.5	2849.0	1486.5
bumblebox-01_2023-10-28_10-25-02	01	2023-10-28_10-25-02	11	1	1550.0	1494.25	1530.5	1509.5
bumblebox-01_2023-10-28_10-25-02	01	2023-10-28_10-25-02	11	7	1475.5	1405.5	1487.5	1434.5
bumblebox-01_2023-10-28_10-25-02	01	2023-10-28_10-25-02	11	13	1447.0	2936.25	1463.5	2962.0
bumblebox-01_2023-10-28_10-25-02	01	2023-10-28_10-25-02	11	15	1654.0	1067.75	1660.0	1060.5
bumblebox-01_2023-10-28_10-25-02	01	2023-10-28_10-25-02	12	6	2030.25	2338.25	2049.5	2359.0
bumblebox-01_2023-10-28_10-25-02	01	2023-10-28_10-25-02	12	4	2247.5	2047.5	2219.5	2056.5
bumblebox-01_2023-10-28_10-25-02	01	2023-10-28_10-25-02	12	12	2342.5	1756.25	2327.0	1780.0
bumblebox-01_2023-10-28_10-25-02	01	2023-10-28_10-25-02	12	11	2873.0	1491.0	2849.0	1492.5
bumblebox-01_2023-10-28_10-25-02	01	2023-10-28_10-25-02	12	1	1541.0	1489.0	1521.0	1496.5
bumblebox-01_2023-10-28_10-25-02	01	2023-10-28_10-25-02	12	15	1652.0	1064.5	1655.0	1055.5
bumblebox-01_2023-10-28_10-25-02	01	2023-10-28_10-25-02	12	13	1457.75	2931.0	1474.5	2956.5
bumblebox-01_2023-10-28_10-25-02	01	2023-10-28_10-25-02	12	7	1446.25	1471.25	1460.0	1500.0
bumblebox-01_2023-10-28_10-25-02	01	2023-10-28_10-25-02	13	6	2040.0	2325.5	2058.0	2348.0
bumblebox-01_2023-10-28_10-25-02	01	2023-10-28_10-25-02	13	4	2259.5	2054.25	2230.5	2065.5
bumblebox-01_2023-10-28_10-25-02	01	2023-10-28_10-25-02	13	12	2349.75	1757.0	2338.0	1781.0
bumblebox-01_2023-10-28_10-25-02	01	2023-10-28_10-25-02	13	7	1456.75	1534.5	1466.0	1565.0
bumblebox-01_2023-10-28_10-25-02	01	2023-10-28_10-25-02	13	1	1548.5	1483.25	1527.5	1486.5
bumblebox-01_2023-10-28_10-25-02	01	2023-10-28_10-25-02	13	13	1424.5	2928.75	1442.5	2954.0
bumblebox-01_2023-10-28_10-25-02	01	2023-10-28_10-25-02	13	11	2878.75	1496.5	2855.5	1501.5
bumblebox-01_2023-10-28_10-25-02	01	2023-10-28_10-25-02	14	6	2040.25	2317.5	2056.5	2342.5
bumblebox-01_2023-10-28_10-25-02	01	2023-10-28_10-25-02	14	4	2251.75	2060.5	2224.0	2070.0
bumblebox-01_2023-10-28_10-25-02	01	2023-10-28_10-25-02	14	10	1997.75	1869.25	2012.0	1899.5
bumblebox-01_2023-10-28_10-25-02	01	2023-10-28_10-25-02	14	12	2336.5	1755.25	2320.0	1774.5
bumblebox-01_2023-10-28_10-25-02	01	2023-10-28_10-25-02	14	7	1510.0	1698.25	1513.0	1728.0
bumblebox-01_2023-10-28_10-25-02	01	2023-10-28_10-25-02	14	1	1552.5	1482.5	1532.0	1490.5
bumblebox-01_2023-10-28_10-25-02	01	2023-10-28_10-25-02	14	13	1467.25	2921.75	1486.0	2945.0
bumblebox-01_2023-10-28_10-25-02	01	2023-10-28_10-25-02	14	11	2881.75	1496.75	2859.0	1501.0
bumblebox-01_2023-10-28_10-25-02	01	2023-10-28_10-25-02	15	6	2037.5	2314.0	2053.5	2339.5
bumblebox-01_2023-10-28_10-25-02	01	2023-10-28_10-25-02	15	4	2255.25	2061.25	2227.0	2070.5
bumblebox-01_2023-10-28_10-25-02	01	2023-10-28_10-25-02	15	7	1566.75	1895.75	1569.5	1922.0
bumblebox-01_2023-10-28_10-25-02	01	2023-10-28_10-25-02	15	10	2006.0	1897.25	2021.0	1926.0
bumblebox-01_2023-10-28_10-25-02	01	2023-10-28_10-25-02	15	12	2320.25	1747.5	2295.0	1760.5
bumblebox-01_2023-10-28_10-25-02	01	2023-10-28_10-25-02	15	1	1555.0	1477.75	1533.5	1484.5
bumblebox-01_2023-10-28_10-25-02	01	2023-10-28_10-25-02	15	13	1458.5	2928.75	1480.0	2949.0
bumblebox-01_2023-10-28_10-25-02	01	2023-10-28_10-25-02	15	11	2882.5	1496.75	2860.0	1503.0
bumblebox-01_2023-10-28_10-25-02	01	2023-10-28_10-25-02	16	6	1976.5	2416.0	1973.0	2444.5
bumblebox-01_2023-10-28_10-25-02	01	2023-10-28_10-25-02	16	4	2254.25	2061.75	2225.5	2071.0
bumblebox-01_2023-10-28_10-25-02	01	2023-10-28_10-25-02	16	7	1601.75	1894.25	1600.5	1920.5
bumblebox-01_2023-10-28_10-25-02	01	2023-10-28_10-25-02	16	10	2002.5	1873.75	2021.0	1898.0
bumblebox-01_2023-10-28_10-25-02	01	2023-10-28_10-25-02	16	5	2076.0	1520.75	2056.5	1540.0
bumblebox-01_2023-10-28_10-25-02	01	2023-10-28_10-25-02	16	1	1557.5	1476.5	1536.5	1484.5
bumblebox-01_2023-10-28_10-25-02	01	2023-10-28_10-25-02	16	13	1430.25	2947.0	1454.0	2965.5
bumblebox-01_2023-10-28_10-25-02	01	2023-10-28_10-25-02	16	11	2889.0	1501.75	2867.0	1509.0
bumblebox-01_2023-10-28_10-25-02	01	2023-10-28_10-25-02	17	6	2007.5	2501.75	2009.0	2529.5
bumblebox-01_2023-10-28_10-25-02	01	2023-10-28_10-25-02	17	4	2257.0	2060.75	2228.5	2071.0
bumblebox-01_2023-10-28_10-25-02	01	2023-10-28_10-25-02	17	7	1640.25	1941.25	1646.0	1967.5
bumblebox-01_2023-10-28_10-25-02	01	2023-10-28_10-25-02	17	12	2306.25	1773.25	2280.0	1789.5
bumblebox-01_2023-10-28_10-25-02	01	2023-10-28_10-25-02	17	1	1559.5	1478.0	1538.5	1485.0
bumblebox-01_2023-10-28_10-25-02	01	2023-10-28_10-25-02	17	13	1478.0	2933.75	1495.0	2954.5
bumblebox-01_2023-10-28_10-25-02	01	2023-10-28_10-25-02	17	10	2027.5	1887.5	2049.0	1909.5
bumblebox-01_2023-10-28_10-25-02	01	2023-10-28_10-25-02	17	11	2887.5	1495.5	2867.0	1504.0
bumblebox-01_2023-10-28_10-25-02	01	2023-10-28_10-25-02	18	6	2137.75	2553.75	2155.0	2574.0
bumblebox-01_2023-10-28_10-25-02	01	2023-10-28_10-25-02	18	4	2251.25	2060.25	2223.5	2072.5
bumblebox-01_2023-10-28_10-25-02	01	2023-10-28_10-25-02	18	7	1755.25	2020.25	1764.5	2044.5
bumblebox-01_2023-10-28_10-25-02	01	2023-10-28_10-25-02	18	10	2044.0	1895.0	2069.0	1909.5
bumblebox-01_2023-10-28_10-25-02	01	2023-10-28_10-25-02	18	12	2320.25	1749.25	2294.0	1763.0
bumblebox-01_2023-10-28_10-25-02	01	2023-10-28_10-25-02	18	1	1559.25	1474.75	1538.5	1483.5
bumblebox-01_2023-10-28_10-25-02	01	2023-10-28_10-25-02	18	5	2061.0	1389.25	2027.0	1391.5
bumblebox-01_2023-10-28_10-25-02	01	2023-10-28_10-25-02	18	13	1472.25	2933.25	1490.0	2955.0
bumblebox-01_2023-10-28_10-25-02	01	2023-10-28_10-25-02	18	8	1987.5	1647.25	1997.5	1661.5
bumblebox-01_2023-10-28_10-25-02	01	2023-10-28_10-25-02	18	11	2897.5	1501.75	2878.0	1512.0
bumblebox-01_2023-10-28_10-25-02	01	2023-10-28_10-25-02	19	6	2222.25	2556.25	2245.5	2573.5
bumblebox-01_2023-10-28_10-25-02	01	2023-10-28_10-25-02	19	4	2232.25	2040.5	2205.0	2053.5
bumblebox-01_2023-10-28_10-25-02	01	2023-10-28_10-25-02	19	7	1785.75	2042.25	1793.0	2071.0
bumblebox-01_2023-10-28_10-25-02	01	2023-10-28_10-25-02	19	10	2009.75	1873.0	2026.5	1881.5
bumblebox-01_2023-10-28_10-25-02	01	2023-10-28_10-25-02	19	12	2337.25	1668.0	2308.0	1660.5
bumblebox-01_2023-10-28_10-25-02	01	2023-10-28_10-25-02	19	1	1558.5	1472.0	1538.0	1480.5
bumblebox-01_2023-10-28_10-25-02	01	2023-10-28_10-25-02	19	5	1947.5	1339.25	1916.0	1333.0
bumblebox-01_2023-10-28_10-25-02	01	2023-10-28_10-25-02	19	13	1485.5	2878.25	1504.0	2899.0
bumblebox-01_2023-10-28_10-25-02	01	2023-10-28_10-25-02	19	11	2904.25	1501.5	2883.5	1510.0
bumblebox-01_2023-10-28_10-25-02	01	2023-10-28_10-25-02	20	13	1482.5	2873.5	1496.0	2899.5
bumblebox-01_2023-10-28_10-25-02	01	2023-10-28_10-25-02	20	6	2129.75	2719.5	2126.5	2745.5
bumblebox-01_2023-10-28_10-25-02	01	2023-10-28_10-25-02	20	7	1844.0	2135.75	1855.0	2162.0
bumblebox-01_2023-10-28_10-25-02	01	2023-10-28_10-25-02	20	4	2225.5	2030.25	2199.0	2047.0
bumblebox-01_2023-10-28_10-25-02	01	2023-10-28_10-25-02	20	10	2012.75	1872.0	2029.0	1877.5
bumblebox-01_2023-10-28_10-25-02	01	2023-10-28_10-25-02	20	12	2245.5	1647.0	2213.5	1639.0
bumblebox-01_2023-10-28_10-25-02	01	2023-10-28_10-25-02	20	1	1558.25	1468.75	1536.5	1478.5
bumblebox-01_2023-10-28_10-25-02	01	2023-10-28_10-25-02	20	5	1873.5	1344.0	1843.0	1342.5
bumblebox-01_2023-10-28_10-25-02	01	2023-10-28_10-25-02	20	11	2905.5	1502.75	2883.5	1508.5
bumblebox-01_2023-10-28_10-25-02	01	2023-10-28_10-25-02	21	13	1484.75	2855.0	1495.5	2881.5
bumblebox-01_2023-10-28_10-25-02	01	2023-10-28_10-25-02	21	6	2143.5	2833.0	2139.5	2860.0
bumblebox-01_2023-10-28_10-25-02	01	2023-10-28_10-25-02	21	7	1873.5	2219.75	1876.5	2246.5
bumblebox-01_2023-10-28_10-25-02	01	2023-10-28_10-25-02	21	4	2238.5	2046.5	2220.0	2064.5
bumblebox-01_2023-10-28_10-25-02	01	2023-10-28_10-25-02	21	10	2028.5	1879.5	2045.5	1879.5
bumblebox-01_2023-10-28_10-25-02	01	2023-10-28_10-25-02	21	8	1923.25	1764.75	1929.0	1794.0
bumblebox-01_2023-10-28_10-25-02	01	2023-10-28_10-25-02	21	12	2219.0	1655.75	2193.0	1639.0
bumblebox-01_2023-10-28_10-25-02	01	2023-10-28_10-25-02	21	5	1856.0	1375.5	1825.0	1378.5
bumblebox-01_2023-10-28_10-25-02	01	2023-10-28_10-25-02	21	11	2905.75	1503.75	2883.5	1509.0
bumblebox-01_2023-10-28_10-25-02	01	2023-10-28_10-25-02	22	6	2094.75	2845.0	2070.5	2863.5
bumblebox-01_2023-10-28_10-25-02	01	2023-10-28_10-25-02	22	7	1911.0	2269.0	1918.5	2295.5
bumblebox-01_2023-10-28_10-25-02	01	2023-10-28_10-25-02	22	4	2231.5	2055.75	2209.5	2068.5
bumblebox-01_2023-10-28_10-25-02	01	2023-10-28_10-25-02	22	10	2019.0	1866.0	2039.0	1869.5
bumblebox-01_2023-10-28_10-25-02	01	2023-10-28_10-25-02	22	12	2254.0	1706.75	2249.0	1683.5
bumblebox-01_2023-10-28_10-25-02	01	2023-10-28_10-25-02	22	1	1541.25	1465.25	1522.0	1473.5
bumblebox-01_2023-10-28_10-25-02	01	2023-10-28_10-25-02	22	13	1494.25	2839.0	1500.5	2866.0
bumblebox-01_2023-10-28_10-25-02	01	2023-10-28_10-25-02	22	11	2905.25	1503.5	2883.0	1508.0
bumblebox-01_2023-10-28_10-25-02	01	2023-10-28_10-25-02	23	6	2016.75	2855.25	1988.0	2867.5
bumblebox-01_2023-10-28_10-25-02	01	2023-10-28_10-25-02	23	13	1488.25	2832.25	1496.0	2861.0
bumblebox-01_2023-10-28_10-25-02	01	2023-10-28_10-25-02	23	7	1951.0	2317.25	1952.5	2344.0
bumblebox-01_2023-10-28_10-25-02	01	2023-10-28_10-25-02	23	4	2258.5	2082.5	2241.5	2105.5
bumblebox-01_2023-10-28_10-25-02	01	2023-10-28_10-25-02	23	10	1980.25	1848.25	1997.0	1871.5
bumblebox-01_2023-10-28_10-25-02	01	2023-10-28_10-25-02	23	12	2252.5	1747.5	2264.5	1721.5
bumblebox-01_2023-10-28_10-25-02	01	2023-10-28_10-25-02	23	1	1545.0	1465.0	1525.5	1472.5
bumblebox-01_2023-10-28_10-25-02	01	2023-10-28_10-25-02	23	5	1812.25	1237.0	1782.0	1233.5
bumblebox-01_2023-10-28_10-25-02	01	2023-10-28_10-25-02	23	11	2904.75	1504.0	2882.0	1509.0
bumblebox-01_2023-10-28_10-25-02	01	2023-10-28_10-25-02	24	6	1885.0	2867.25	1853.0	2873.0
bumblebox-01_2023-10-28_10-25-02	01	2023-10-28_10-25-02	24	13	1476.0	2825.25	1483.0	2854.5
bumblebox-01_2023-10-28_10-25-02	01	2023-10-28_10-25-02	24	7	1957.5	2361.0	1955.5	2386.0
bumblebox-01_2023-10-28_10-25-02	01	2023-10-28_10-25-02	24	10	1958.25	1821.75	1975.5	1842.0
bumblebox-01_2023-10-28_10-25-02	01	2023-10-28_10-25-02	24	12	2364.5	1690.25	2388.5	1684.0
bumblebox-01_2023-10-28_10-25-02	01	2023-10-28_10-25-02	24	1	1549.0	1475.25	1529.0	1483.5
bumblebox-01_2023-10-28_10-25-02	01	2023-10-28_10-25-02	24	5	1750.5	1245.5	1725.0	1236.0
bumblebox-01_2023-10-28_10-25-02	01	2023-10-28_10-25-02	24	11	2905.0	1504.25	2882.5	1509.0
bumblebox-01_2023-10-28_10-25-02	01	2023-10-28_10-25-02	25	6	1775.75	2864.75	1746.0	2862.5
bumblebox-01_2023-10-28_10-25-02	01	2023-10-28_10-25-02	25	7	1922.0	2325.5	1913.0	2351.5
bumblebox-01_2023-10-28_10-25-02	01	2023-10-28_10-25-02	25	12	2459.0	1653.25	2476.0	1655.5
bumblebox-01_2023-10-28_10-25-02	01	2023-10-28_10-25-02	25	1	1554.5	1480.75	1534.0	1490.0
bumblebox-01_2023-10-28_10-25-02	01	2023-10-28_10-25-02	25	5	1673.75	1210.25	1649.0	1214.0
bumblebox-01_2023-10-28_10-25-02	01	2023-10-28_10-25-02	25	11	2904.25	1503.75	2881.5	1508.5
bumblebox-01_2023-10-28_10-25-02	01	2023-10-28_10-25-02	26	7	1918.0	2368.75	1900.5	2391.5
bumblebox-01_2023-10-28_10-25-02	01	2023-10-28_10-25-02	26	1	1559.75	1487.25	1539.0	1498.0
bumblebox-01_2023-10-28_10-25-02	01	2023-10-28_10-25-02	26	5	1667.0	1223.75	1642.5	1223.0
bumblebox-01_2023-10-28_10-25-02	01	2023-10-28_10-25-02	26	10	2029.75	1880.75	2044.0	1909.5
bumblebox-01_2023-10-28_10-25-02	01	2023-10-28_10-25-02	26	12	2472.0	1669.0	2484.0	1691.0
bumblebox-01_2023-10-28_10-25-02	01	2023-10-28_10-25-02	26	11	2904.5	1504.0	2881.5	1508.0
bumblebox-01_2023-10-28_10-25-02	01	2023-10-28_10-25-02	26	6	1771.0	2862.5	1743.0	2862.0
bumblebox-01_2023-10-28_10-25-02	01	2023-10-28_10-25-02	27	7	1882.75	2425.0	1855.0	2437.0
bumblebox-01_2023-10-28_10-25-02	01	2023-10-28_10-25-02	27	10	2048.75	1910.25	2062.5	1938.5
bumblebox-01_2023-10-28_10-25-02	01	2023-10-28_10-25-02	27	12	2451.0	1663.0	2452.0	1695.0
bumblebox-01_2023-10-28_10-25-02	01	2023-10-28_10-25-02	27	1	1564.25	1490.75	1542.5	1499.5
bumblebox-01_2023-10-28_10-25-02	01	2023-10-28_10-25-02	27	5	1723.0	1227.0	1694.5	1222.5
bumblebox-01_2023-10-28_10-25-02	01	2023-10-28_10-25-02	27	6	1744.5	2835.25	1718.0	2828.5
bumblebox-01_2023-10-28_10-25-02	01	2023-10-28_10-25-02	27	11	2904.5	1503.75	2881.5	1508.5
bumblebox-01_2023-10-28_10-25-02	01	2023-10-28_10-25-02	28	6	1709.75	2785.75	1690.5	2779.0
bumblebox-01_2023-10-28_10-25-02	01	2023-10-28_10-25-02	28	7	1826.5	2547.25	1800.5	2561.0
bumblebox-01_2023-10-28_10-25-02	01	2023-10-28_10-25-02	28	10	1980.75	1857.0	1974.0	1884.0
bumblebox-01_2023-10-28_10-25-02	01	2023-10-28_10-25-02	28	12	2423.5	1633.5	2422.5	1665.0
bumblebox-01_2023-10-28_10-25-02	01	2023-10-28_10-25-02	28	1	1576.25	1486.75	1551.5	1494.0
bumblebox-01_2023-10-28_10-25-02	01	2023-10-28_10-25-02	28	5	1708.0	1229.25	1678.5	1225.5
bumblebox-01_2023-10-28_10-25-02	01	2023-10-28_10-25-02	28	11	2904.5	1503.75	2881.5	1508.0
bumblebox-01_2023-10-28_10-25-02	01	2023-10-28_10-25-02	29	7	1744.5	2622.25	1716.5	2633.0
bumblebox-01_2023-10-28_10-25-02	01	2023-10-28_10-25-02	29	12	2398.25	1755.0	2389.0	1784.5
bumblebox-01_2023-10-28_10-25-02	01	2023-10-28_10-25-02	29	1	1586.5	1477.25	1561.0	1484.5
bumblebox-01_2023-10-28_10-25-02	01	2023-10-28_10-25-02	29	5	1666.0	1217.5	1641.0	1216.0
bumblebox-01_2023-10-28_10-25-02	01	2023-10-28_10-25-02	29	11	2904.75	1502.75	2881.5	1506.5
bumblebox-01_2023-10-28_10-25-02	01	2023-10-28_10-25-02	30	7	1664.75	2596.5	1635.5	2597.5
bumblebox-01_2023-10-28_10-25-02	01	2023-10-28_10-25-02	30	10	1966.5	1833.5	1959.5	1854.5
bumblebox-01_2023-10-28_10-25-02	01	2023-10-28_10-25-02	30	12	2346.0	1796.0	2322.5	1816.5
bumblebox-01_2023-10-28_10-25-02	01	2023-10-28_10-25-02	30	1	1590.25	1483.25	1563.5	1485.5
bumblebox-01_2023-10-28_10-25-02	01	2023-10-28_10-25-02	30	5	1659.5	1219.25	1636.0	1220.0
bumblebox-01_2023-10-28_10-25-02	01	2023-10-28_10-25-02	30	11	2904.75	1499.0	2880.0	1500.5
bumblebox-01_2023-10-28_10-25-02	01	2023-10-28_10-25-02	31	12	2295.25	1818.75	2273.0	1841.5
bumblebox-01_2023-10-28_10-25-02	01	2023-10-28_10-25-02	31	1	1579.5	1492.25	1554.0	1494.0
bumblebox-01_2023-10-28_10-25-02	01	2023-10-28_10-25-02	31	5	1682.5	1213.25	1656.0	1214.5
bumblebox-01_2023-10-28_10-25-02	01	2023-10-28_10-25-02	31	7	1598.25	2619.75	1570.0	2609.0
bumblebox-01_2023-10-28_10-25-02	01	2023-10-28_10-25-02	31	11	2906.75	1519.5	2885.0	1520.0
bumblebox-01_2023-10-28_10-25-02	01	2023-10-28_10-25-02	32	10	2020.5	1983.5	2037.5	2009.5
bumblebox-01_2023-10-28_10-25-02	01	2023-10-28_10-25-02	32	12	2288.0	1827.25	2267.5	1852.0
bumblebox-01_2023-10-28_10-25-02	01	2023-10-28_10-25-02	32	1	1578.0	1501.75	1554.0	1505.5
bumblebox-01_2023-10-28_10-25-02	01	2023-10-28_10-25-02	32	5	1651.75	1234.0	1625.5	1241.5
bumblebox-01_2023-10-28_10-25-02	01	2023-10-28_10-25-02	32	11	2933.75	1516.5	2909.5	1518.5
bumblebox-01_2023-10-28_10-25-02	01	2023-10-28_10-25-02	33	13	1463.0	2841.25	1468.0	2869.5
bumblebox-01_2023-10-28_10-25-02	01	2023-10-28_10-25-02	33	10	2011.75	1921.0	2028.5	1946.5
bumblebox-01_2023-10-28_10-25-02	01	2023-10-28_10-25-02	33	12	2269.5	1825.0	2250.5	1851.0
bumblebox-01_2023-10-28_10-25-02	01	2023-10-28_10-25-02	33	1	1577.0	1502.75	1553.0	1505.0
bumblebox-01_2023-10-28_10-25-02	01	2023-10-28_10-25-02	33	5	1728.25	1189.5	1703.5	1175.0
bumblebox-01_2023-10-28_10-25-02	01	2023-10-28_10-25-02	33	7	1549.75	2616.75	1520.0	2612.5
bumblebox-01_2023-10-28_10-25-02	01	2023-10-28_10-25-02	33	11	2936.25	1516.5	2912.0	1520.5
bumblebox-01_2023-10-28_10-25-02	01	2023-10-28_10-25-02	34	13	1474.0	2846.75	1484.0	2875.0
bumblebox-01_2023-10-28_10-25-02	01	2023-10-28_10-25-02	34	7	1609.75	2632.75	1580.0	2638.0
bumblebox-01_2023-10-28_10-25-02	01	2023-10-28_10-25-02	34	10	1990.0	1899.75	2010.5	1919.5
bumblebox-01_2023-10-28_10-25-02	01	2023-10-28_10-25-02	34	12	2338.5	1818.5	2312.5	1835.5
bumblebox-01_2023-10-28_10-25-02	01	2023-10-28_10-25-02	34	9	2017.5	1544.25	1997.5	1566.0
bumblebox-01_2023-10-28_10-25-02	01	2023-10-28_10-25-02	34	1	1579.0	1481.25	1554.5	1486.0
bumblebox-01_2023-10-28_10-25-02	01	2023-10-28_10-25-02	34	5	1816.0	1248.0	1816.5	1224.0
bumblebox-01_2023-10-28_10-25-02	01	2023-10-28_10-25-02	34	11	2932.75	1508.5	2907.5	1510.5
bumblebox-01_2023-10-28_10-25-02	01	2023-10-28_10-25-02	35	13	1481.25	2840.5	1490.0	2869.0
bumblebox-01_2023-10-28_10-25-02	01	2023-10-28_10-25-02	35	10	1991.25	1881.5	2009.0	1891.0
bumblebox-01_2023-10-28_10-25-02	01	2023-10-28_10-25-02	35	12	2337.0	1820.75	2321.0	1848.0
bumblebox-01_2023-10-28_10-25-02	01	2023-10-28_10-25-02	35	9	1976.0	1559.5	1955.0	1580.5
bumblebox-01_2023-10-28_10-25-02	01	2023-10-28_10-25-02	35	1	1572.0	1473.0	1548.0	1480.5
bumblebox-01_2023-10-28_10-25-02	01	2023-10-28_10-25-02	35	5	1849.5	1240.25	1854.5	1216.5
bumblebox-01_2023-10-28_10-25-02	01	2023-10-28_10-25-02	35	7	1661.5	2681.25	1654.5	2693.5
bumblebox-01_2023-10-28_10-25-02	01	2023-10-28_10-25-02	35	11	2931.5	1505.75	2910.0	1508.0
bumblebox-01_2023-10-28_10-25-02	01	2023-10-28_10-25-02	36	13	1494.25	2847.25	1504.0	2875.0
bumblebox-01_2023-10-28_10-25-02	01	2023-10-28_10-25-02	36	10	2003.75	1854.75	2017.5	1847.0
bumblebox-01_2023-10-28_10-25-02	01	2023-10-28_10-25-02	36	12	2298.25	1821.25	2294.5	1852.5
bumblebox-01_2023-10-28_10-25-02	01	2023-10-28_10-25-02	36	9	1938.5	1586.75	1916.0	1595.5
bumblebox-01_2023-10-28_10-25-02	01	2023-10-28_10-25-02	36	1	1572.75	1476.25	1549.0	1485.5
bumblebox-01_2023-10-28_10-25-02	01	2023-10-28_10-25-02	36	11	2934.25	1505.75	2912.0	1509.0
bumblebox-01_2023-10-28_10-25-02	01	2023-10-28_10-25-02	37	13	1497.25	2843.0	1507.0	2869.5
bumblebox-01_2023-10-28_10-25-02	01	2023-10-28_10-25-02	37	7	1761.5	2641.0	1788.0	2635.0
bumblebox-01_2023-10-28_10-25-02	01	2023-10-28_10-25-02	37	12	2263.5	1832.5	2251.5	1862.5
bumblebox-01_2023-10-28_10-25-02	01	2023-10-28_10-25-02	37	10	2032.5	1785.0	2053.5	1770.5
bumblebox-01_2023-10-28_10-25-02	01	2023-10-28_10-25-02	37	1	1612.25	1468.5	1584.5	1477.0
bumblebox-01_2023-10-28_10-25-02	01	2023-10-28_10-25-02	37	11	2935.5	1506.5	2911.0	1510.5
bumblebox-01_2023-10-28_10-25-02	01	2023-10-28_10-25-02	38	7	1904.5	2608.5	1928.5	2602.5
bumblebox-01_2023-10-28_10-25-02	01	2023-10-28_10-25-02	38	12	2319.0	1841.25	2296.5	1861.5
bumblebox-01_2023-10-28_10-25-02	01	2023-10-28_10-25-02	38	10	2034.5	1777.75	2057.0	1769.5
bumblebox-01_2023-10-28_10-25-02	01	2023-10-28_10-25-02	38	11	2935.25	1505.0	2910.0	1507.5
bumblebox-01_2023-10-28_10-25-02	01	2023-10-28_10-25-02	38	1	1597.75	1474.5	1571.0	1480.0
bumblebox-01_2023-10-28_10-25-02	01	2023-10-28_10-25-02	38	13	1480.25	2859.75	1490.5	2887.5
bumblebox-01_2023-10-28_10-25-02	01	2023-10-28_10-25-02	38	9	1940.25	1627.75	1913.0	1636.5
bumblebox-01_2023-10-28_10-25-02	01	2023-10-28_10-25-02	39	13	1491.5	2853.75	1497.5	2882.5
bumblebox-01_2023-10-28_10-25-02	01	2023-10-28_10-25-02	39	12	2330.5	1833.25	2304.0	1845.0
bumblebox-01_2023-10-28_10-25-02	01	2023-10-28_10-25-02	39	10	2002.75	1787.5	2020.0	1778.5
bumblebox-01_2023-10-28_10-25-02	01	2023-10-28_10-25-02	39	11	2936.5	1504.5	2909.5	1506.5
bumblebox-01_2023-10-28_10-25-02	01	2023-10-28_10-25-02	39	1	1590.5	1472.25	1565.0	1480.0
bumblebox-01_2023-10-28_10-25-02	01	2023-10-28_10-25-02	39	7	2006.25	2593.75	2030.5	2610.0
bumblebox-01_2023-10-28_10-25-02	01	2023-10-28_10-25-02	40	13	1497.0	2857.75	1501.0	2887.0
bumblebox-01_2023-10-28_10-25-02	01	2023-10-28_10-25-02	40	7	2245.5	2686.0	2268.5	2703.0
bumblebox-01_2023-10-28_10-25-02	01	2023-10-28_10-25-02	40	4	2269.5	2151.0	2274.5	2138.5
bumblebox-01_2023-10-28_10-25-02	01	2023-10-28_10-25-02	40	12	2312.25	1829.5	2285.0	1843.5
bumblebox-01_2023-10-28_10-25-02	01	2023-10-28_10-25-02	40	10	1972.75	1749.75	1986.0	1729.5
bumblebox-01_2023-10-28_10-25-02	01	2023-10-28_10-25-02	40	1	1583.0	1466.5	1559.0	1473.5
bumblebox-01_2023-10-28_10-25-02	01	2023-10-28_10-25-02	40	11	2934.25	1505.0	2907.0	1507.0
bumblebox-01_2023-10-28_10-25-02	01	2023-10-28_10-25-02	41	13	1490.75	2846.5	1497.0	2875.5
bumblebox-01_2023-10-28_10-25-02	01	2023-10-28_10-25-02	41	4	2275.5	2104.5	2252.5	2089.0
bumblebox-01_2023-10-28_10-25-02	01	2023-10-28_10-25-02	41	12	2249.5	1810.75	2218.5	1818.5
bumblebox-01_2023-10-28_10-25-02	01	2023-10-28_10-25-02	41	10	1973.25	1702.5	1984.0	1675.0
bumblebox-01_2023-10-28_10-25-02	01	2023-10-28_10-25-02	41	11	2933.0	1505.75	2905.0	1507.5
bumblebox-01_2023-10-28_10-25-02	01	2023-10-28_10-25-02	41	1	1582.75	1468.25	1558.0	1475.5
bumblebox-01_2023-10-28_10-25-02	01	2023-10-28_10-25-02	41	7	2478.25	2763.75	2502.5	2776.5
bumblebox-01_2023-10-28_10-25-02	01	2023-10-28_10-25-02	41	9	1914.25	1622.0	1881.5	1628.0
bumblebox-01_2023-10-28_10-25-02	01	2023-10-28_10-25-02	42	13	1500.25	2814.25	1506.0	2843.5
bumblebox-01_2023-10-28_10-25-02	01	2023-10-28_10-25-02	42	7	2532.5	2590.25	2557.5	2573.0
bumblebox-01_2023-10-28_10-25-02	01	2023-10-28_10-25-02	42	4	2279.25	2079.25	2246.5	2074.5
bumblebox-01_2023-10-28_10-25-02	01	2023-10-28_10-25-02	42	12	2223.25	1855.0	2196.0	1873.5
bumblebox-01_2023-10-28_10-25-02	01	2023-10-28_10-25-02	42	10	1936.25	1714.75	1935.5	1683.5
bumblebox-01_2023-10-28_10-25-02	01	2023-10-28_10-25-02	42	11	2931.25	1507.25	2903.0	1510.0
bumblebox-01_2023-10-28_10-25-02	01	2023-10-28_10-25-02	42	1	1586.25	1463.0	1562.0	1471.0
bumblebox-01_2023-10-28_10-25-02	01	2023-10-28_10-25-02	43	13	1499.0	2796.5	1502.5	2826.5
bumblebox-01_2023-10-28_10-25-02	01	2023-10-28_10-25-02	43	7	2671.25	2255.0	2695.0	2238.5
bumblebox-01_2023-10-28_10-25-02	01	2023-10-28_10-25-02	43	4	2263.5	2073.0	2230.5	2073.0
bumblebox-01_2023-10-28_10-25-02	01	2023-10-28_10-25-02	43	12	2184.0	1883.25	2162.5	1905.5
bumblebox-01_2023-10-28_10-25-02	01	2023-10-28_10-25-02	43	10	2008.0	1596.0	2032.5	1575.5
bumblebox-01_2023-10-28_10-25-02	01	2023-10-28_10-25-02	43	11	2928.75	1509.0	2900.0	1512.0
bumblebox-01_2023-10-28_10-25-02	01	2023-10-28_10-25-02	43	1	1629.25	1463.5	1600.0	1468.5
bumblebox-01_2023-10-28_10-25-02	01	2023-10-28_10-25-02	43	9	1876.75	1623.25	1857.0	1636.5
bumblebox-01_2023-10-28_10-25-02	01	2023-10-28_10-25-02	44	13	1453.5	2862.25	1457.0	2890.5
bumblebox-01_2023-10-28_10-25-02	01	2023-10-28_10-25-02	44	4	2272.5	2084.0	2239.0	2087.5
bumblebox-01_2023-10-28_10-25-02	01	2023-10-28_10-25-02	44	12	2224.25	1879.75	2219.5	1912.0
bumblebox-01_2023-10-28_10-25-02	01	2023-10-28_10-25-02	44	7	2653.5	1875.0	2665.5	1848.0
bumblebox-01_2023-10-28_10-25-02	01	2023-10-28_10-25-02	44	11	2928.0	1509.0	2900.0	1513.0
bumblebox-01_2023-10-28_10-25-02	01	2023-10-28_10-25-02	44	1	1665.5	1428.75	1639.0	1441.5
bumblebox-01_2023-10-28_10-25-02	01	2023-10-28_10-25-02	45	13	1457.5	2887.5	1463.5	2913.5
bumblebox-01_2023-10-28_10-25-02	01	2023-10-28_10-25-02	45	4	2288.25	2068.5	2255.5	2074.5
bumblebox-01_2023-10-28_10-25-02	01	2023-10-28_10-25-02	45	12	2263.5	1861.75	2267.0	1894.5
bumblebox-01_2023-10-28_10-25-02	01	2023-10-28_10-25-02	45	7	2728.5	1731.25	2752.5	1715.5
bumblebox-01_2023-10-28_10-25-02	01	2023-10-28_10-25-02	45	1	1710.5	1424.25	1685.5	1438.0
bumblebox-01_2023-10-28_10-25-02	01	2023-10-28_10-25-02	45	9	1889.75	1625.0	1875.0	1635.0
bumblebox-01_2023-10-28_10-25-02	01	2023-10-28_10-25-02	45	11	2927.5	1509.25	2900.0	1513.0
bumblebox-01_2023-10-28_10-25-02	01	2023-10-28_10-25-02	46	4	2299.75	2086.0	2267.0	2086.5
bumblebox-01_2023-10-28_10-25-02	01	2023-10-28_10-25-02	46	12	2258.5	1873.25	2256.0	1906.0
bumblebox-01_2023-10-28_10-25-02	01	2023-10-28_10-25-02	46	7	2777.0	1694.75	2799.0	1673.0
bumblebox-01_2023-10-28_10-25-02	01	2023-10-28_10-25-02	46	10	2083.5	1562.25	2115.0	1552.5
bumblebox-01_2023-10-28_10-25-02	01	2023-10-28_10-25-02	46	11	2935.75	1498.75	2907.0	1504.0
bumblebox-01_2023-10-28_10-25-02	01	2023-10-28_10-25-02	46	1	1674.75	1413.25	1647.5	1423.5
bumblebox-01_2023-10-28_10-25-02	01	2023-10-28_10-25-02	46	13	1448.5	2903.75	1453.5	2929.5
bumblebox-01_2023-10-28_10-25-02	01	2023-10-28_10-25-02	47	13	1455.25	2947.5	1459.0	2975.5
bumblebox-01_2023-10-28_10-25-02	01	2023-10-28_10-25-02	47	12	2247.0	1915.0	2245.5	1947.5
bumblebox-01_2023-10-28_10-25-02	01	2023-10-28_10-25-02	47	10	2183.5	1562.0	2215.5	1567.5
bumblebox-01_2023-10-28_10-25-02	01	2023-10-28_10-25-02	47	7	2629.25	1533.5	2630.0	1504.0
bumblebox-01_2023-10-28_10-25-02	01	2023-10-28_10-25-02	47	1	1625.25	1402.0	1596.0	1400.0
bumblebox-01_2023-10-28_10-25-02	01	2023-10-28_10-25-02	47	11	2914.5	1474.25	2889.0	1462.0
bumblebox-01_2023-10-28_10-25-02	01	2023-10-28_10-25-02	48	12	2263.75	1953.0	2257.0	1984.5
bumblebox-01_2023-10-28_10-25-02	01	2023-10-28_10-25-02	48	10	2106.25	1562.5	2102.0	1592.0
bumblebox-01_2023-10-28_10-25-02	01	2023-10-28_10-25-02	48	1	1608.5	1389.5	1582.0	1397.0
bumblebox-01_2023-10-28_10-25-02	01	2023-10-28_10-25-02	48	7	2442.25	1311.75	2435.0	1283.0
bumblebox-01_2023-10-28_10-25-02	01	2023-10-28_10-25-02	48	11	2897.0	1453.75	2878.5	1435.0
bumblebox-01_2023-10-28_10-25-02	01	2023-10-28_10-25-02	49	12	2261.25	1977.25	2256.5	2007.5
bumblebox-01_2023-10-28_10-25-02	01	2023-10-28_10-25-02	49	4	1957.5	1897.75	1970.0	1874.5
bumblebox-01_2023-10-28_10-25-02	01	2023-10-28_10-25-02	49	10	2088.0	1652.0	2093.0	1681.0
bumblebox-01_2023-10-28_10-25-02	01	2023-10-28_10-25-02	49	1	1630.75	1374.75	1609.5	1396.5
bumblebox-01_2023-10-28_10-25-02	01	2023-10-28_10-25-02	49	7	2389.0	992.5	2393.0	965.0
bumblebox-01_2023-10-28_10-25-02	01	2023-10-28_10-25-02	49	11	2891.75	1444.25	2878.0	1423.0
bumblebox-01_2023-10-28_10-25-02	01	2023-10-28_10-25-02	50	12	2241.25	1992.75	2236.5	2021.5
bumblebox-01_2023-10-28_10-25-02	01	2023-10-28_10-25-02	50	10	2060.5	1699.0	2054.5	1731.0
bumblebox-01_2023-10-28_10-25-02	01	2023-10-28_10-25-02	50	1	1628.25	1373.25	1608.5	1397.0
bumblebox-01_2023-10-28_10-25-02	01	2023-10-28_10-25-02	50	7	2320.5	770.25	2328.0	743.5
bumblebox-01_2023-10-28_10-25-02	01	2023-10-28_10-25-02	50	11	2888.75	1430.25	2877.5	1412.0
bumblebox-01_2023-10-28_10-25-02	01	2023-10-28_10-25-02	51	12	2259.25	1989.5	2257.0	2020.0
bumblebox-01_2023-10-28_10-25-02	01	2023-10-28_10-25-02	51	10	2041.0	1705.25	2030.0	1737.5
bumblebox-01_2023-10-28_10-25-02	01	2023-10-28_10-25-02	51	1	1624.25	1386.0	1607.5	1413.0
bumblebox-01_2023-10-28_10-25-02	01	2023-10-28_10-25-02	51	7	2449.5	636.0	2465.0	609.5
bumblebox-01_2023-10-28_10-25-02	01	2023-10-28_10-25-02	51	9	1868.75	1645.0	1837.0	1650.5
