## Supplementary material for "The BumbleBox: An open-source platform for quantifying behavior in bumblebee colonies": Sample BumbleBox Data Output: bumblebox-01_2023-10-28_10-35-02_averages.csv

filename	ID	average distance from center	average speed	frames tracked in video
bumblebox-01_2023-10-28_10-35-02	1	613.0	10.0	52
bumblebox-01_2023-10-28_10-35-02	2	486.0	51.0	26
bumblebox-01_2023-10-28_10-35-02	3	1021.0		1
bumblebox-01_2023-10-28_10-35-02	4	441.0	47.0	10
bumblebox-01_2023-10-28_10-35-02	5	689.0	69.0	50
bumblebox-01_2023-10-28_10-35-02	7	411.0	11.0	52
bumblebox-01_2023-10-28_10-35-02	8	461.0	35.0	24
bumblebox-01_2023-10-28_10-35-02	11	620.0	26.0	12
bumblebox-01_2023-10-28_10-35-02	12	338.0	36.0	51
bumblebox-01_2023-10-28_10-35-02	13	688.0	0.0	52
bumblebox-01_2023-10-28_10-35-02	15	173.0	7.0	52
