## Supplementary material for "The BumbleBox: An open-source platform for quantifying behavior in bumblebee colonies": Sample BumbleBox Data Output: bumblebox-01_2023-10-28_10-35-02_contacts.csv

	frame	ID	1	2	5	7	13	15	12	3	4	8	11
0	0	1		0.0	0.0	0.0	0.0	0.0
1	0	2	0.0		0.0	0.0	0.0	0.0
2	0	5	0.0	0.0		0.0	0.0	0.0
3	0	7	0.0	0.0	0.0		0.0	0.0
4	0	13	0.0	0.0	0.0	0.0		0.0
5	0	15	0.0	0.0	0.0	0.0	0.0
6	1	1		0.0	0.0	0.0	0.0	0.0	0.0
7	1	2	0.0		0.0	0.0	0.0	0.0	0.0
8	1	5	0.0	0.0		0.0	0.0	0.0	0.0
9	1	7	0.0	0.0	0.0		0.0	0.0	0.0
10	1	12	0.0	0.0	0.0	0.0	0.0	0.0
11	1	13	0.0	0.0	0.0	0.0		0.0	0.0
12	1	15	0.0	0.0	0.0	0.0	0.0		0.0
13	2	1		0.0	0.0	0.0	0.0	0.0	0.0
14	2	2	0.0		0.0	0.0	0.0	0.0	0.0
15	2	5	0.0	0.0		0.0	0.0	0.0	0.0
16	2	7	0.0	0.0	0.0		0.0	0.0	0.0
17	2	12	0.0	0.0	0.0	0.0	0.0	0.0
18	2	13	0.0	0.0	0.0	0.0		0.0	0.0
19	2	15	0.0	0.0	0.0	0.0	0.0		0.0
20	3	1		0.0	0.0	0.0	0.0	0.0	0.0
21	3	2	0.0		0.0	0.0	0.0	0.0	0.0
22	3	5	0.0	0.0		0.0	0.0	0.0	0.0
23	3	7	0.0	0.0	0.0		0.0	0.0	0.0
24	3	12	0.0	0.0	0.0	0.0	0.0	0.0
25	3	13	0.0	0.0	0.0	0.0		0.0	0.0
26	3	15	0.0	0.0	0.0	0.0	0.0		0.0
27	4	1		0.0	0.0	0.0	0.0	0.0	0.0	0.0
28	4	2	0.0		0.0	0.0	0.0	0.0	0.0	0.0
29	4	3	0.0	0.0	0.0	0.0	0.0	0.0	0.0
30	4	5	0.0	0.0		0.0	0.0	0.0	0.0	0.0
31	4	7	0.0	0.0	0.0		0.0	0.0	0.0	0.0
32	4	12	0.0	0.0	0.0	0.0	0.0	0.0		0.0
33	4	13	0.0	0.0	0.0	0.0		0.0	0.0	0.0
34	4	15	0.0	0.0	0.0	0.0	0.0		0.0	0.0
35	5	1		0.0	0.0	0.0	0.0	0.0	0.0
36	5	2	0.0		0.0	0.0	0.0	0.0	0.0
37	5	5	0.0	0.0		0.0	0.0	0.0	0.0
38	5	7	0.0	0.0	0.0		0.0	0.0	0.0
39	5	12	0.0	0.0	0.0	0.0	0.0	0.0
40	5	13	0.0	0.0	0.0	0.0		0.0	0.0
41	5	15	0.0	0.0	0.0	0.0	0.0		0.0
42	6	1		0.0	0.0	0.0	0.0	0.0	0.0
43	6	2	0.0		0.0	0.0	0.0	0.0	0.0
44	6	5	0.0	0.0		0.0	0.0	0.0	0.0
45	6	7	0.0	0.0	0.0		0.0	0.0	0.0
46	6	12	0.0	0.0	0.0	0.0	0.0	0.0
47	6	13	0.0	0.0	0.0	0.0		0.0	0.0
48	6	15	0.0	0.0	0.0	0.0	0.0		0.0
49	7	1			0.0	0.0	0.0	0.0	0.0
50	7	5	0.0			0.0	0.0	0.0	0.0
51	7	7	0.0		0.0		0.0	0.0	0.0
52	7	12	0.0		0.0	0.0	0.0	0.0
53	7	13	0.0		0.0	0.0		0.0	0.0
54	7	15	0.0		0.0	0.0	0.0		0.0
55	8	1			0.0	0.0	0.0	0.0	0.0
56	8	5	0.0			0.0	0.0	0.0	0.0
57	8	7	0.0		0.0		0.0	0.0	0.0
58	8	12	0.0		0.0	0.0	0.0	0.0
59	8	13	0.0		0.0	0.0		0.0	0.0
60	8	15	0.0		0.0	0.0	0.0		0.0
61	9	1			0.0	0.0	0.0	0.0	0.0		0.0
62	9	4	0.0		0.0	0.0	0.0	0.0	0.0
63	9	5	0.0			0.0	0.0	0.0	0.0		0.0
64	9	7	0.0		0.0		0.0	0.0	0.0		0.0
65	9	12	0.0		0.0	0.0	0.0	0.0			0.0
66	9	13	0.0		0.0	0.0		0.0	0.0		0.0
67	9	15	0.0		0.0	0.0	0.0		0.0		0.0
68	10	1			0.0	0.0	0.0	0.0	0.0		0.0
69	10	4	0.0		0.0	0.0	0.0	0.0	0.0
70	10	5	0.0			0.0	0.0	0.0	0.0		0.0
71	10	7	0.0		0.0		0.0	0.0	0.0		0.0
72	10	12	0.0		0.0	0.0	0.0	0.0			0.0
73	10	13	0.0		0.0	0.0		0.0	0.0		0.0
74	10	15	0.0		0.0	0.0	0.0		0.0		0.0
75	11	1			0.0	0.0	0.0	0.0	0.0		0.0
76	11	4	0.0		0.0	0.0	0.0	0.0	0.0
77	11	5	0.0			0.0	0.0	0.0	0.0		0.0
78	11	7	0.0		0.0		0.0	0.0	0.0		0.0
79	11	12	0.0		0.0	0.0	0.0	0.0			0.0
80	11	13	0.0		0.0	0.0		0.0	0.0		0.0
81	11	15	0.0		0.0	0.0	0.0		0.0		0.0
82	12	1		0.0	0.0	0.0	0.0	0.0	0.0		0.0	0.0
83	12	2	0.0		0.0	0.0	0.0	0.0	0.0		0.0	0.0
84	12	4	0.0	0.0	0.0	0.0	0.0	0.0	0.0			0.0
85	12	5	0.0	0.0		0.0	0.0	0.0	0.0		0.0	0.0
86	12	7	0.0	0.0	0.0		0.0	0.0	0.0		0.0	0.0
87	12	8	0.0	0.0	0.0	0.0	0.0	0.0	0.0		0.0
88	12	12	0.0	0.0	0.0	0.0	0.0	0.0			0.0	0.0
89	12	13	0.0	0.0	0.0	0.0		0.0	0.0		0.0	0.0
90	12	15	0.0	0.0	0.0	0.0	0.0		0.0		0.0	0.0
91	13	1		0.0	0.0	0.0	0.0	0.0	0.0		0.0	0.0
92	13	2	0.0		0.0	0.0	0.0	0.0	0.0		0.0	0.0
93	13	4	0.0	0.0	0.0	0.0	0.0	0.0	0.0			0.0
94	13	5	0.0	0.0		0.0	0.0	0.0	0.0		0.0	0.0
95	13	7	0.0	0.0	0.0		0.0	0.0	0.0		0.0	0.0
96	13	8	0.0	0.0	0.0	0.0	0.0	0.0	0.0		0.0
97	13	12	0.0	0.0	0.0	0.0	0.0	0.0			0.0	0.0
98	13	13	0.0	0.0	0.0	0.0		0.0	0.0		0.0	0.0
99	13	15	0.0	0.0	0.0	0.0	0.0		0.0		0.0	0.0
100	14	1		0.0	0.0	0.0	0.0	0.0	0.0		0.0	0.0
101	14	2	0.0		0.0	0.0	0.0	0.0	0.0		0.0	0.0
102	14	4	0.0	0.0	0.0	0.0	0.0	0.0	0.0			0.0
103	14	5	0.0	0.0		0.0	0.0	0.0	0.0		0.0	0.0
104	14	7	0.0	0.0	0.0		0.0	0.0	0.0		0.0	0.0
105	14	8	0.0	0.0	0.0	0.0	0.0	0.0	0.0		0.0
106	14	12	0.0	0.0	0.0	0.0	0.0	0.0			0.0	0.0
107	14	13	0.0	0.0	0.0	0.0		0.0	0.0		0.0	0.0
108	14	15	0.0	0.0	0.0	0.0	0.0		0.0		0.0	0.0
109	15	1		0.0	0.0	0.0	0.0	0.0	0.0			0.0
110	15	2	0.0		0.0	0.0	0.0	0.0	0.0			0.0
111	15	5	0.0	0.0		0.0	0.0	0.0	0.0			0.0
112	15	7	0.0	0.0	0.0		0.0	0.0	0.0			0.0
113	15	8	0.0	0.0	0.0	0.0	0.0	0.0	1.0
114	15	12	0.0	0.0	0.0	0.0	0.0	0.0				1.0
115	15	13	0.0	0.0	0.0	0.0		0.0	0.0			0.0
116	15	15	0.0	0.0	0.0	0.0	0.0		0.0			0.0
117	16	1		0.0	0.0	0.0	0.0	0.0	0.0
118	16	2	0.0		0.0	0.0	0.0	0.0	0.0
119	16	5	0.0	0.0		0.0	0.0	0.0	0.0
120	16	7	0.0	0.0	0.0		0.0	0.0	0.0
121	16	12	0.0	0.0	0.0	0.0	0.0	0.0
122	16	13	0.0	0.0	0.0	0.0		0.0	0.0
123	16	15	0.0	0.0	0.0	0.0	0.0		0.0
124	17	1		0.0	0.0	0.0	0.0	0.0	0.0
125	17	2	0.0		0.0	0.0	0.0	0.0	0.0
126	17	5	0.0	0.0		0.0	0.0	0.0	0.0
127	17	7	0.0	0.0	0.0		0.0	0.0	0.0
128	17	12	0.0	0.0	0.0	0.0	0.0	0.0
129	17	13	0.0	0.0	0.0	0.0		0.0	0.0
130	17	15	0.0	0.0	0.0	0.0	0.0		0.0
131	18	1		0.0	0.0	0.0	0.0	0.0	0.0
132	18	2	0.0		0.0	0.0	0.0	0.0	0.0
133	18	5	0.0	0.0		0.0	0.0	0.0	0.0
134	18	7	0.0	0.0	0.0		0.0	0.0	0.0
135	18	12	0.0	0.0	0.0	0.0	0.0	0.0
136	18	13	0.0	0.0	0.0	0.0		0.0	0.0
137	18	15	0.0	0.0	0.0	0.0	0.0		0.0
138	19	1		0.0	0.0	0.0	0.0	0.0	0.0
139	19	2	0.0		0.0	0.0	0.0	0.0	0.0
140	19	5	0.0	0.0		0.0	0.0	0.0	0.0
141	19	7	0.0	0.0	0.0		0.0	0.0	0.0
142	19	12	0.0	0.0	0.0	0.0	0.0	0.0
143	19	13	0.0	0.0	0.0	0.0		0.0	0.0
144	19	15	0.0	0.0	0.0	0.0	0.0		0.0
145	20	1		0.0	0.0	0.0	0.0	0.0	0.0				0.0
146	20	2	0.0		0.0	0.0	0.0	0.0	0.0				0.0
147	20	5	0.0	0.0		0.0	0.0	0.0	0.0				0.0
148	20	7	0.0	0.0	0.0		0.0	0.0	0.0				0.0
149	20	11	0.0	0.0	0.0	0.0	0.0	0.0	0.0
150	20	12	0.0	0.0	0.0	0.0	0.0	0.0					0.0
151	20	13	0.0	0.0	0.0	0.0		0.0	0.0				0.0
152	20	15	0.0	0.0	0.0	0.0	0.0		0.0				0.0
153	21	1		0.0	0.0	0.0	0.0	0.0	0.0
154	21	2	0.0		0.0	0.0	0.0	0.0	0.0
155	21	5	0.0	0.0		0.0	0.0	0.0	0.0
156	21	7	0.0	0.0	0.0		0.0	0.0	0.0
157	21	12	0.0	0.0	0.0	0.0	0.0	0.0
158	21	13	0.0	0.0	0.0	0.0		0.0	0.0
159	21	15	0.0	0.0	0.0	0.0	0.0		0.0
160	22	1		0.0	0.0	0.0	0.0	0.0	0.0				0.0
161	22	2	0.0		0.0	0.0	0.0	0.0	0.0				0.0
162	22	5	0.0	0.0		0.0	0.0	0.0	0.0				0.0
163	22	7	0.0	0.0	0.0		0.0	0.0	0.0				0.0
164	22	11	0.0	0.0	0.0	0.0	0.0	0.0	0.0
165	22	12	0.0	0.0	0.0	0.0	0.0	0.0					0.0
166	22	13	0.0	0.0	0.0	0.0		0.0	0.0				0.0
167	22	15	0.0	0.0	0.0	0.0	0.0		0.0				0.0
168	23	1		0.0	0.0	0.0	0.0	0.0	0.0				0.0
169	23	2	0.0		0.0	0.0	0.0	0.0	0.0				0.0
170	23	5	0.0	0.0		0.0	0.0	0.0	0.0				0.0
171	23	7	0.0	0.0	0.0		0.0	0.0	0.0				0.0
172	23	11	0.0	0.0	0.0	0.0	0.0	0.0	0.0
173	23	12	0.0	0.0	0.0	0.0	0.0	0.0					0.0
174	23	13	0.0	0.0	0.0	0.0		0.0	0.0				0.0
175	23	15	0.0	0.0	0.0	0.0	0.0		0.0				0.0
176	24	1		0.0		0.0	0.0	0.0	0.0			0.0	0.0
177	24	2	0.0			0.0	0.0	0.0	0.0			0.0	0.0
178	24	7	0.0	0.0			0.0	0.0	0.0			0.0	0.0
179	24	8	0.0	0.0		0.0	0.0	0.0	0.0				0.0
180	24	11	0.0	0.0		0.0	0.0	0.0	0.0			0.0
181	24	12	0.0	0.0		0.0	0.0	0.0				0.0	0.0
182	24	13	0.0	0.0		0.0		0.0	0.0			0.0	0.0
183	24	15	0.0	0.0		0.0	0.0		0.0			0.0	0.0
184	25	1		0.0	0.0	0.0	0.0	0.0	0.0				0.0
185	25	2	0.0		0.0	0.0	0.0	0.0	0.0				0.0
186	25	5	0.0	0.0		0.0	0.0	0.0	0.0				0.0
187	25	7	0.0	0.0	0.0		0.0	0.0	0.0				0.0
188	25	11	0.0	0.0	0.0	0.0	0.0	0.0	0.0
189	25	12	0.0	0.0	0.0	0.0	0.0	0.0					0.0
190	25	13	0.0	0.0	0.0	0.0		0.0	0.0				0.0
191	25	15	0.0	0.0	0.0	0.0	0.0		0.0				0.0
192	26	1		0.0	0.0	0.0	0.0	0.0	0.0			0.0	0.0
193	26	2	0.0		0.0	0.0	0.0	0.0	0.0			0.0	0.0
194	26	5	0.0	0.0		0.0	0.0	0.0	0.0			0.0	0.0
195	26	7	0.0	0.0	0.0		0.0	0.0	0.0			0.0	0.0
196	26	8	0.0	0.0	0.0	0.0	0.0	0.0	0.0				0.0
197	26	11	0.0	0.0	0.0	0.0	0.0	0.0	0.0			0.0
198	26	12	0.0	0.0	0.0	0.0	0.0	0.0				0.0	0.0
199	26	13	0.0	0.0	0.0	0.0		0.0	0.0			0.0	0.0
200	26	15	0.0	0.0	0.0	0.0	0.0		0.0			0.0	0.0
201	27	1		0.0	0.0	0.0	0.0	0.0	0.0				0.0
202	27	2	0.0		0.0	0.0	0.0	0.0	0.0				0.0
203	27	5	0.0	0.0		0.0	0.0	0.0	0.0				0.0
204	27	7	0.0	0.0	0.0		0.0	0.0	0.0				0.0
205	27	11	0.0	0.0	0.0	0.0	0.0	0.0	0.0
206	27	12	0.0	0.0	0.0	0.0	0.0	0.0					0.0
207	27	13	0.0	0.0	0.0	0.0		0.0	0.0				0.0
208	27	15	0.0	0.0	0.0	0.0	0.0		0.0				0.0
209	28	1		0.0	0.0	0.0	0.0	0.0	0.0				0.0
210	28	2	0.0		0.0	0.0	0.0	0.0	0.0				0.0
211	28	5	0.0	0.0		0.0	0.0	0.0	0.0				0.0
212	28	7	0.0	0.0	0.0		0.0	0.0	0.0				0.0
213	28	11	0.0	0.0	0.0	0.0	0.0	0.0	0.0
214	28	12	0.0	0.0	0.0	0.0	0.0	0.0					0.0
215	28	13	0.0	0.0	0.0	0.0		0.0	0.0				0.0
216	28	15	0.0	0.0	0.0	0.0	0.0		0.0				0.0
217	29	1		0.0	0.0	0.0	0.0	0.0	0.0			0.0
218	29	2	0.0		0.0	0.0	0.0	0.0	0.0			0.0
219	29	5	0.0	0.0		0.0	0.0	0.0	0.0			0.0
220	29	7	0.0	0.0	0.0		0.0	0.0	0.0			0.0
221	29	8	0.0	0.0	0.0	0.0	0.0	0.0	0.0
222	29	12	0.0	0.0	0.0	0.0	0.0	0.0				0.0
223	29	13	0.0	0.0	0.0	0.0		0.0	0.0			0.0
224	29	15	0.0	0.0	0.0	0.0	0.0		0.0			0.0
225	30	1		0.0	0.0	0.0	0.0	0.0	0.0			0.0
226	30	2	0.0		0.0	0.0	0.0	0.0	0.0			0.0
227	30	5	0.0	0.0		0.0	0.0	0.0	0.0			0.0
228	30	7	0.0	0.0	0.0		0.0	0.0	0.0			0.0
229	30	8	0.0	0.0	0.0	0.0	0.0	0.0	0.0
230	30	12	0.0	0.0	0.0	0.0	0.0	0.0				0.0
231	30	13	0.0	0.0	0.0	0.0		0.0	0.0			0.0
232	30	15	0.0	0.0	0.0	0.0	0.0		0.0			0.0
233	31	1			0.0	0.0	0.0	0.0	0.0
234	31	5	0.0			0.0	0.0	0.0	0.0
235	31	7	0.0		0.0		0.0	0.0	0.0
236	31	12	0.0		0.0	0.0	0.0	0.0
237	31	13	0.0		0.0	0.0		0.0	0.0
238	31	15	0.0		0.0	0.0	0.0		0.0
239	32	1			0.0	0.0	0.0	0.0	0.0			0.0
240	32	5	0.0			0.0	0.0	0.0	0.0			0.0
241	32	7	0.0		0.0		0.0	0.0	0.0			0.0
242	32	8	0.0		0.0	0.0	0.0	0.0	0.0
243	32	12	0.0		0.0	0.0	0.0	0.0				0.0
244	32	13	0.0		0.0	0.0		0.0	0.0			0.0
245	32	15	0.0		0.0	0.0	0.0		0.0			0.0
246	33	1			0.0	0.0	0.0	0.0	0.0			0.0
247	33	5	0.0			0.0	0.0	0.0	0.0			0.0
248	33	7	0.0		0.0		0.0	0.0	0.0			0.0
249	33	8	0.0		0.0	0.0	0.0	0.0	0.0
250	33	12	0.0		0.0	0.0	0.0	0.0				0.0
251	33	13	0.0		0.0	0.0		0.0	0.0			0.0
252	33	15	0.0		0.0	0.0	0.0		0.0			0.0
253	34	1			0.0	0.0	0.0	0.0	0.0
254	34	5	0.0			0.0	0.0	0.0	0.0
255	34	7	0.0		0.0		0.0	0.0	0.0
256	34	12	0.0		0.0	0.0	0.0	0.0
257	34	13	0.0		0.0	0.0		0.0	0.0
258	34	15	0.0		0.0	0.0	0.0		0.0
259	35	1			0.0	0.0	0.0	0.0	0.0
260	35	5	0.0			0.0	0.0	0.0	0.0
261	35	7	0.0		0.0		0.0	0.0	0.0
262	35	12	0.0		0.0	0.0	0.0	0.0
263	35	13	0.0		0.0	0.0		0.0	0.0
264	35	15	0.0		0.0	0.0	0.0		0.0
265	36	1			0.0	0.0	0.0	0.0	0.0
266	36	5	0.0			0.0	0.0	0.0	0.0
267	36	7	0.0		0.0		0.0	0.0	0.0
268	36	12	0.0		0.0	0.0	0.0	0.0
269	36	13	0.0		0.0	0.0		0.0	0.0
270	36	15	0.0		0.0	0.0	0.0		0.0
271	37	1			0.0	0.0	0.0	0.0	0.0
272	37	5	0.0			0.0	0.0	0.0	0.0
273	37	7	0.0		0.0		0.0	0.0	0.0
274	37	12	0.0		0.0	0.0	0.0	0.0
275	37	13	0.0		0.0	0.0		0.0	0.0
276	37	15	0.0		0.0	0.0	0.0		0.0
277	38	1			0.0	0.0	0.0	0.0	0.0			0.0
278	38	5	0.0			0.0	0.0	0.0	0.0			0.0
279	38	7	0.0		0.0		0.0	0.0	0.0			0.0
280	38	8	0.0		0.0	0.0	0.0	0.0	0.0
281	38	12	0.0		0.0	0.0	0.0	0.0				0.0
282	38	13	0.0		0.0	0.0		0.0	0.0			0.0
283	38	15	0.0		0.0	0.0	0.0		0.0			0.0
284	39	1				0.0	0.0	0.0	0.0			0.0
285	39	7	0.0				0.0	0.0	0.0			0.0
286	39	8	0.0			0.0	0.0	0.0	0.0
287	39	12	0.0			0.0	0.0	0.0				0.0
288	39	13	0.0			0.0		0.0	0.0			0.0
289	39	15	0.0			0.0	0.0		0.0			0.0
290	40	1			0.0	0.0	0.0	0.0	0.0			0.0
291	40	5	0.0			0.0	0.0	0.0	0.0			0.0
292	40	7	0.0		0.0		0.0	0.0	0.0			0.0
293	40	8	0.0		0.0	0.0	0.0	0.0	0.0
294	40	12	0.0		0.0	0.0	0.0	0.0				0.0
295	40	13	0.0		0.0	0.0		0.0	0.0			0.0
296	40	15	0.0		0.0	0.0	0.0		0.0			0.0
297	41	1			0.0	0.0	0.0	0.0	0.0			0.0
298	41	5	0.0			0.0	0.0	0.0	0.0			0.0
299	41	7	0.0		0.0		0.0	0.0	0.0			0.0
300	41	8	0.0		0.0	0.0	0.0	0.0	0.0
301	41	12	0.0		0.0	0.0	0.0	0.0				0.0
302	41	13	0.0		0.0	0.0		0.0	0.0			0.0
303	41	15	0.0		0.0	0.0	0.0		0.0			0.0
304	42	1			0.0	0.0	0.0	0.0	0.0			0.0
305	42	5	0.0			0.0	0.0	0.0	0.0			0.0
306	42	7	0.0		0.0		0.0	0.0	0.0			0.0
307	42	8	0.0		0.0	0.0	0.0	0.0	0.0
308	42	12	0.0		0.0	0.0	0.0	0.0				0.0
309	42	13	0.0		0.0	0.0		0.0	0.0			0.0
310	42	15	0.0		0.0	0.0	0.0		0.0			0.0
311	43	1			0.0	0.0	0.0	0.0	0.0		0.0	0.0
312	43	4	0.0		0.0	0.0	0.0	0.0	0.0			0.0
313	43	5	0.0			0.0	0.0	0.0	0.0		0.0	0.0
314	43	7	0.0		0.0		0.0	0.0	0.0		0.0	0.0
315	43	8	0.0		0.0	0.0	0.0	0.0	0.0		0.0
316	43	12	0.0		0.0	0.0	0.0	0.0			0.0	0.0
317	43	13	0.0		0.0	0.0		0.0	0.0		0.0	0.0
318	43	15	0.0		0.0	0.0	0.0		0.0		0.0	0.0
319	44	1			0.0	0.0	0.0	0.0	0.0		0.0	0.0
320	44	4	0.0		0.0	0.0	0.0	0.0	0.0			0.0
321	44	5	0.0			0.0	0.0	0.0	0.0		0.0	0.0
322	44	7	0.0		0.0		0.0	0.0	0.0		0.0	0.0
323	44	8	0.0		0.0	0.0	0.0	0.0	0.0		0.0
324	44	12	0.0		0.0	0.0	0.0	0.0			0.0	0.0
325	44	13	0.0		0.0	0.0		0.0	0.0		0.0	0.0
326	44	15	0.0		0.0	0.0	0.0		0.0		0.0	0.0
327	45	1			0.0	0.0	0.0	0.0	0.0		0.0	0.0
328	45	4	0.0		0.0	0.0	0.0	0.0	0.0			0.0
329	45	5	0.0			0.0	0.0	0.0	0.0		0.0	0.0
330	45	7	0.0		0.0		0.0	0.0	0.0		0.0	0.0
331	45	8	0.0		0.0	0.0	0.0	0.0	0.0		0.0
332	45	12	0.0		0.0	0.0	0.0	0.0			0.0	0.0
333	45	13	0.0		0.0	0.0		0.0	0.0		0.0	0.0
334	45	15	0.0		0.0	0.0	0.0		0.0		0.0	0.0
335	46	1			0.0	0.0	0.0	0.0	0.0		0.0	0.0
336	46	4	0.0		0.0	0.0	0.0	0.0	0.0			0.0
337	46	5	0.0			0.0	0.0	0.0	0.0		0.0	0.0
338	46	7	0.0		0.0		0.0	0.0	0.0		0.0	0.0
339	46	8	0.0		0.0	0.0	0.0	0.0	0.0		0.0
340	46	12	0.0		0.0	0.0	0.0	0.0			0.0	0.0
341	46	13	0.0		0.0	0.0		0.0	0.0		0.0	0.0
342	46	15	0.0		0.0	0.0	0.0		0.0		0.0	0.0
343	47	1			0.0	0.0	0.0	0.0	0.0			0.0
344	47	5	0.0			0.0	0.0	0.0	0.0			0.0
345	47	7	0.0		0.0		0.0	0.0	0.0			0.0
346	47	8	0.0		0.0	0.0	0.0	0.0	0.0
347	47	12	0.0		0.0	0.0	0.0	0.0				0.0
348	47	13	0.0		0.0	0.0		0.0	0.0			0.0
349	47	15	0.0		0.0	0.0	0.0		0.0			0.0
350	48	1			0.0	0.0	0.0	0.0	0.0			0.0	0.0
351	48	5	0.0			0.0	0.0	0.0	0.0			0.0	0.0
352	48	7	0.0		0.0		0.0	0.0	0.0			0.0	0.0
353	48	8	0.0		0.0	0.0	0.0	0.0	0.0				0.0
354	48	11	0.0		0.0	0.0	0.0	0.0	0.0			0.0
355	48	12	0.0		0.0	0.0	0.0	0.0				0.0	0.0
356	48	13	0.0		0.0	0.0		0.0	0.0			0.0	0.0
357	48	15	0.0		0.0	0.0	0.0		0.0			0.0	0.0
358	49	1			0.0	0.0	0.0	0.0	0.0			0.0	0.0
359	49	5	0.0			0.0	0.0	0.0	0.0			0.0	0.0
360	49	7	0.0		0.0		0.0	0.0	0.0			0.0	0.0
361	49	8	0.0		0.0	0.0	0.0	0.0	0.0				0.0
362	49	11	0.0		0.0	0.0	0.0	0.0	0.0			0.0
363	49	12	0.0		0.0	0.0	0.0	0.0				0.0	0.0
364	49	13	0.0		0.0	0.0		0.0	0.0			0.0	0.0
365	49	15	0.0		0.0	0.0	0.0		0.0			0.0	0.0
366	50	1			0.0	0.0	0.0	0.0	0.0			0.0	0.0
367	50	5	0.0			0.0	0.0	0.0	0.0			0.0	0.0
368	50	7	0.0		0.0		0.0	0.0	0.0			0.0	0.0
369	50	8	0.0		0.0	0.0	0.0	0.0	0.0				0.0
370	50	11	0.0		0.0	0.0	0.0	0.0	0.0			0.0
371	50	12	0.0		0.0	0.0	0.0	0.0				0.0	0.0
372	50	13	0.0		0.0	0.0		0.0	0.0			0.0	0.0
373	50	15	0.0		0.0	0.0	0.0		0.0			0.0	0.0
374	51	1			0.0	0.0	0.0	0.0	0.0			0.0	0.0
375	51	5	0.0			0.0	0.0	0.0	0.0			0.0	0.0
376	51	7	0.0		0.0		0.0	0.0	0.0			0.0	0.0
377	51	8	0.0		0.0	0.0	0.0	0.0	0.0				0.0
378	51	11	0.0		0.0	0.0	0.0	0.0	0.0			0.0
379	51	12	0.0		0.0	0.0	0.0	0.0				0.0	0.0
380	51	13	0.0		0.0	0.0		0.0	0.0			0.0	0.0
381	51	15	0.0		0.0	0.0	0.0		0.0			0.0	0.0
