## Supplementary material for "The BumbleBox: An open-source platform for quantifying behavior in bumblebee colonies": Sample BumbleBox Data Output: bumblebox-01_2023-10-28_10-40-03_averages.csv

filename	ID	average distance from center	average speed	frames tracked in video
bumblebox-01_2023-10-28_10-40-03	1	339.0	14.0	17
bumblebox-01_2023-10-28_10-40-03	2	397.0	79.0	13
bumblebox-01_2023-10-28_10-40-03	4	760.0	62.0	26
bumblebox-01_2023-10-28_10-40-03	5	229.0	53.0	18
bumblebox-01_2023-10-28_10-40-03	6	1107.0	61.0	41
bumblebox-01_2023-10-28_10-40-03	7	471.0	23.0	16
bumblebox-01_2023-10-28_10-40-03	8	441.0	12.0	52
bumblebox-01_2023-10-28_10-40-03	9	711.0	10.0	52
bumblebox-01_2023-10-28_10-40-03	10	1131.0	1.0	28
bumblebox-01_2023-10-28_10-40-03	11	1194.0	177.0	51
bumblebox-01_2023-10-28_10-40-03	12	443.0	17.0	52
bumblebox-01_2023-10-28_10-40-03	13	462.0	0.0	49
bumblebox-01_2023-10-28_10-40-03	15	257.0	14.0	52
