## Supplementary material for "The BumbleBox: An open-source platform for quantifying behavior in bumblebee colonies": Sample BumbleBox Data Output: bumblebox-01_2023-10-28_11-05-03_averages.csv

filename	ID	average distance from center	average speed	frames tracked in video
bumblebox-01_2023-10-28_11-05-03	1	386.0	40.0	50
bumblebox-01_2023-10-28_11-05-03	2	1154.0	36.0	30
bumblebox-01_2023-10-28_11-05-03	3	373.0	52.0	11
bumblebox-01_2023-10-28_11-05-03	4	310.0	12.0	3
bumblebox-01_2023-10-28_11-05-03	5	227.0	111.0	31
bumblebox-01_2023-10-28_11-05-03	6	416.0	39.0	31
bumblebox-01_2023-10-28_11-05-03	7	751.0	69.0	51
bumblebox-01_2023-10-28_11-05-03	8	170.0	31.0	25
bumblebox-01_2023-10-28_11-05-03	9	445.0	52.0	40
bumblebox-01_2023-10-28_11-05-03	10	785.0	108.0	33
bumblebox-01_2023-10-28_11-05-03	11	720.0	6.0	52
bumblebox-01_2023-10-28_11-05-03	12	400.0	24.0	52
bumblebox-01_2023-10-28_11-05-03	15	476.0	66.0	18
