## Supplementary material for "The BumbleBox: An open-source platform for quantifying behavior in bumblebee colonies": Sample BumbleBox Data Output: bumblebox-01_2023-10-28_11-05-03_contacts.csv

	frame	ID	1	3	5	6	7	9	10	11	12	8	15	2	4
0	0	1		0.0	0.0	0.0	0.0	0.0	0.0	0.0	0.0
1	0	3	0.0		0.0	0.0	0.0	0.0	0.0	0.0	0.0
2	0	5	0.0	0.0		1.0	0.0	0.0	0.0	0.0	0.0
3	0	6	0.0	0.0	1.0		0.0	0.0	0.0	0.0	0.0
4	0	7	0.0	0.0	0.0	0.0		0.0	0.0	0.0	0.0
5	0	9	0.0	0.0	0.0	0.0	0.0		0.0	0.0	0.0
6	0	10	0.0	0.0	0.0	0.0	0.0	0.0		0.0	0.0
7	0	11	0.0	0.0	0.0	0.0	0.0	0.0	0.0		0.0
8	0	12	0.0	0.0	0.0	0.0	0.0	0.0	0.0	0.0
9	1	1		0.0	0.0	0.0	0.0	0.0	0.0	0.0	0.0	0.0
10	1	3	0.0		0.0	1.0	0.0	0.0	0.0	0.0	0.0	0.0
11	1	5	0.0	0.0		0.0	0.0	0.0	0.0	0.0	0.0	0.0
12	1	6	0.0	1.0	0.0		0.0	0.0	0.0	0.0	0.0	0.0
13	1	7	0.0	0.0	0.0	0.0		0.0	0.0	0.0	0.0	0.0
14	1	8	0.0	0.0	0.0	0.0	0.0	1.0	0.0	0.0	0.0
15	1	9	0.0	0.0	0.0	0.0	0.0		0.0	0.0	0.0	1.0
16	1	10	0.0	0.0	0.0	0.0	0.0	0.0		0.0	0.0	0.0
17	1	11	0.0	0.0	0.0	0.0	0.0	0.0	0.0		0.0	0.0
18	1	12	0.0	0.0	0.0	0.0	0.0	0.0	0.0	0.0		0.0
19	2	1		0.0		0.0	0.0	0.0	0.0	0.0	0.0	0.0
20	2	3	0.0			1.0	0.0	0.0	0.0	0.0	0.0	0.0
21	2	6	0.0	1.0			0.0	0.0	0.0	0.0	0.0	0.0
22	2	7	0.0	0.0		0.0		0.0	0.0	0.0	0.0	0.0
23	2	8	0.0	0.0		0.0	0.0	1.0	0.0	0.0	0.0
24	2	9	0.0	0.0		0.0	0.0		0.0	0.0	0.0	1.0
25	2	10	0.0	0.0		0.0	0.0	0.0		0.0	0.0	0.0
26	2	11	0.0	0.0		0.0	0.0	0.0	0.0		0.0	0.0
27	2	12	0.0	0.0		0.0	0.0	0.0	0.0	0.0		0.0
28	3	1			0.0	0.0	0.0	0.0		0.0	0.0
29	3	5	0.0			0.0	0.0	0.0		0.0	0.0
30	3	6	0.0		0.0		0.0	0.0		0.0	0.0
31	3	7	0.0		0.0	0.0		0.0		0.0	0.0
32	3	9	0.0		0.0	0.0	0.0			0.0	0.0
33	3	11	0.0		0.0	0.0	0.0	0.0			0.0
34	3	12	0.0		0.0	0.0	0.0	0.0		0.0
35	4	1				0.0	0.0	0.0		0.0	0.0	0.0	0.0
36	4	6	0.0				0.0	0.0		0.0	0.0	0.0	0.0
37	4	7	0.0			0.0		0.0		0.0	0.0	0.0	0.0
38	4	8	0.0			0.0	0.0	1.0		0.0	0.0		0.0
39	4	9	0.0			0.0	0.0			0.0	0.0	1.0	0.0
40	4	11	0.0			0.0	0.0	0.0			0.0	0.0	0.0
41	4	12	0.0			0.0	0.0	0.0		0.0		0.0	0.0
42	4	15	0.0			0.0	0.0	0.0		0.0	0.0	0.0
43	5	6					0.0	0.0		0.0	0.0	0.0	0.0
44	5	7				0.0		0.0		0.0	0.0	0.0	0.0
45	5	8				0.0	0.0	1.0		0.0	0.0		0.0
46	5	9				0.0	0.0			0.0	0.0	1.0	0.0
47	5	11				0.0	0.0	0.0			0.0	0.0	0.0
48	5	12				0.0	0.0	0.0		0.0		0.0	0.0
49	5	15				0.0	0.0	0.0		0.0	0.0	0.0
50	6	1			0.0	0.0	0.0	0.0		0.0	0.0	0.0	0.0	0.0
51	6	2	0.0		0.0	0.0	0.0	0.0		0.0	0.0	0.0	0.0
52	6	5	0.0			0.0	0.0	0.0		0.0	0.0	0.0	0.0	0.0
53	6	6	0.0		0.0		0.0	0.0		0.0	0.0	0.0	0.0	0.0
54	6	7	0.0		0.0	0.0		0.0		0.0	0.0	0.0	0.0	0.0
55	6	8	0.0		0.0	0.0	0.0	1.0		0.0	0.0		0.0	0.0
56	6	9	0.0		0.0	0.0	0.0			0.0	0.0	1.0	0.0	0.0
57	6	11	0.0		0.0	0.0	0.0	0.0			0.0	0.0	0.0	0.0
58	6	12	0.0		0.0	0.0	0.0	0.0		0.0		0.0	0.0	0.0
59	6	15	0.0		0.0	0.0	0.0	0.0		0.0	0.0	0.0		0.0
60	7	5				0.0	0.0	0.0		0.0	0.0		0.0
61	7	6			0.0		0.0	0.0		0.0	0.0		0.0
62	7	7			0.0	0.0		0.0		0.0	0.0		0.0
63	7	9			0.0	0.0	0.0			0.0	0.0		0.0
64	7	11			0.0	0.0	0.0	0.0			0.0		0.0
65	7	12			0.0	0.0	0.0	0.0		0.0			0.0
66	7	15			0.0	0.0	0.0	0.0		0.0	0.0
67	8	1			0.0	0.0	0.0	0.0		0.0	0.0
68	8	5	0.0			0.0	0.0	0.0		0.0	0.0
69	8	6	0.0		0.0		0.0	0.0		0.0	0.0
70	8	7	0.0		0.0	0.0		0.0		0.0	0.0
71	8	9	0.0		0.0	0.0	0.0			0.0	0.0
72	8	11	0.0		0.0	0.0	0.0	0.0			0.0
73	8	12	0.0		0.0	0.0	0.0	0.0		0.0
74	9	1			0.0	0.0	0.0	0.0		0.0	0.0		0.0	0.0
75	9	2	0.0		0.0	0.0	0.0	0.0		0.0	0.0		0.0
76	9	5	0.0			0.0	0.0	0.0		0.0	0.0		0.0	0.0
77	9	6	0.0		0.0		0.0	0.0		0.0	0.0		0.0	0.0
78	9	7	0.0		0.0	0.0		0.0		0.0	0.0		0.0	0.0
79	9	9	0.0		0.0	0.0	0.0			0.0	0.0		0.0	0.0
80	9	11	0.0		0.0	0.0	0.0	0.0			0.0		0.0	0.0
81	9	12	0.0		0.0	0.0	0.0	0.0		0.0			0.0	0.0
82	9	15	0.0		0.0	0.0	0.0	0.0		0.0	0.0			0.0
83	10	1			0.0	0.0	0.0	0.0		0.0	0.0		0.0	0.0
84	10	2	0.0		0.0	0.0	0.0	0.0		0.0	0.0		0.0
85	10	5	0.0			0.0	0.0	0.0		0.0	0.0		0.0	0.0
86	10	6	0.0		0.0		0.0	0.0		0.0	0.0		0.0	0.0
87	10	7	0.0		0.0	0.0		0.0		0.0	0.0		0.0	0.0
88	10	9	0.0		0.0	0.0	0.0			0.0	0.0		0.0	0.0
89	10	11	0.0		0.0	0.0	0.0	0.0			0.0		0.0	0.0
90	10	12	0.0		0.0	0.0	0.0	0.0		0.0			0.0	0.0
91	10	15	0.0		0.0	0.0	0.0	0.0		0.0	0.0			0.0
92	11	1			0.0	0.0	0.0	0.0		0.0	0.0		0.0	0.0
93	11	2	0.0		0.0	0.0	0.0	0.0		0.0	0.0		0.0
94	11	5	0.0			0.0	0.0	0.0		0.0	0.0		0.0	0.0
95	11	6	0.0		0.0		0.0	0.0		0.0	0.0		0.0	0.0
96	11	7	0.0		0.0	0.0		0.0		0.0	0.0		0.0	0.0
97	11	9	0.0		0.0	0.0	0.0			0.0	0.0		0.0	0.0
98	11	11	0.0		0.0	0.0	0.0	0.0			0.0		0.0	0.0
99	11	12	0.0		0.0	0.0	0.0	0.0		0.0			0.0	0.0
100	11	15	0.0		0.0	0.0	0.0	0.0		0.0	0.0			0.0
101	12	1			0.0		0.0	0.0	0.0	0.0	0.0			0.0
102	12	2	0.0		0.0		0.0	0.0	0.0	0.0	0.0
103	12	5	0.0				0.0	0.0	0.0	0.0	0.0			0.0
104	12	7	0.0		0.0			0.0	0.0	0.0	0.0			0.0
105	12	9	0.0		0.0		0.0		0.0	0.0	0.0			0.0
106	12	10	0.0		0.0		0.0	0.0		0.0	0.0			0.0
107	12	11	0.0		0.0		0.0	0.0	0.0		0.0			0.0
108	12	12	0.0		0.0		0.0	0.0	0.0	0.0				0.0
109	13	1			0.0		0.0	0.0	0.0	0.0	0.0	0.0	1.0	0.0
110	13	2	0.0		0.0		0.0	0.0	0.0	0.0	0.0	0.0	0.0
111	13	5	0.0				0.0	0.0	0.0	0.0	0.0	0.0	0.0	0.0
112	13	7	0.0		0.0			0.0	0.0	0.0	0.0	0.0	0.0	0.0
113	13	8	0.0		0.0		0.0	0.0	0.0	0.0	0.0		0.0	0.0
114	13	9	0.0		0.0		0.0		0.0	0.0	0.0	0.0	0.0	0.0
115	13	10	0.0		0.0		0.0	0.0		0.0	0.0	0.0	0.0	0.0
116	13	11	0.0		0.0		0.0	0.0	0.0		0.0	0.0	0.0	0.0
117	13	12	0.0		0.0		0.0	0.0	0.0	0.0		0.0	0.0	0.0
118	13	15	1.0		0.0		0.0	0.0	0.0	0.0	0.0	0.0		0.0
119	14	1			0.0	0.0	0.0	0.0	0.0	0.0	0.0	0.0	1.0	0.0
120	14	2	0.0		0.0	0.0	0.0	0.0	0.0	0.0	0.0	0.0	0.0
121	14	5	0.0			0.0	0.0	0.0	0.0	0.0	0.0	0.0	0.0	0.0
122	14	6	0.0		0.0		0.0	0.0	0.0	0.0	0.0	0.0	1.0	0.0
123	14	7	0.0		0.0	0.0		0.0	0.0	0.0	0.0	0.0	0.0	0.0
124	14	8	0.0		0.0	0.0	0.0	0.0	0.0	0.0	0.0		0.0	0.0
125	14	9	0.0		0.0	0.0	0.0		0.0	0.0	0.0	0.0	0.0	0.0
126	14	10	0.0		0.0	0.0	0.0	0.0		0.0	0.0	0.0	0.0	0.0
127	14	11	0.0		0.0	0.0	0.0	0.0	0.0		0.0	0.0	0.0	0.0
128	14	12	0.0		0.0	0.0	0.0	0.0	0.0	0.0		0.0	0.0	0.0
129	14	15	1.0		0.0	1.0	0.0	0.0	0.0	0.0	0.0	0.0		0.0
130	15	1			0.0			0.0	0.0	0.0	0.0	0.0	1.0	0.0
131	15	2	0.0		0.0			0.0	0.0	0.0	0.0	0.0	0.0
132	15	5	0.0					0.0	0.0	0.0	0.0	0.0	0.0	0.0
133	15	8	0.0		0.0			0.0	0.0	0.0	0.0		0.0	0.0
134	15	9	0.0		0.0				0.0	0.0	0.0	0.0	0.0	0.0
135	15	10	0.0		0.0			0.0		0.0	0.0	0.0	0.0	0.0
136	15	11	0.0		0.0			0.0	0.0		0.0	0.0	0.0	0.0
137	15	12	0.0		0.0			0.0	0.0	0.0		0.0	0.0	0.0
138	15	15	1.0		0.0			0.0	0.0	0.0	0.0	0.0		0.0
139	16	1			0.0		0.0	0.0	0.0	0.0	0.0	0.0	0.0	0.0
140	16	2	0.0		0.0		0.0	0.0	0.0	0.0	0.0	0.0	0.0
141	16	5	0.0				0.0	0.0	0.0	0.0	0.0	0.0	0.0	0.0
142	16	7	0.0		0.0			0.0	0.0	0.0	0.0	0.0	0.0	0.0
143	16	8	0.0		0.0		0.0	0.0	0.0	0.0	0.0		0.0	0.0
144	16	9	0.0		0.0		0.0		0.0	0.0	0.0	0.0	0.0	0.0
145	16	10	0.0		0.0		0.0	0.0		0.0	0.0	0.0	0.0	0.0
146	16	11	0.0		0.0		0.0	0.0	0.0		0.0	0.0	0.0	0.0
147	16	12	0.0		0.0		0.0	0.0	0.0	0.0		0.0	0.0	0.0
148	16	15	0.0		0.0		0.0	0.0	0.0	0.0	0.0	0.0		0.0
149	17	1			0.0		0.0	0.0	0.0	0.0	0.0	0.0	0.0	0.0
150	17	2	0.0		0.0		0.0	0.0	0.0	0.0	0.0	0.0	0.0
151	17	5	0.0				0.0	0.0	0.0	0.0	0.0	0.0	0.0	0.0
152	17	7	0.0		0.0			0.0	0.0	0.0	0.0	0.0	0.0	0.0
153	17	8	0.0		0.0		0.0	0.0	0.0	0.0	0.0		0.0	0.0
154	17	9	0.0		0.0		0.0		0.0	0.0	0.0	0.0	0.0	0.0
155	17	10	0.0		0.0		0.0	0.0		0.0	0.0	0.0	0.0	0.0
156	17	11	0.0		0.0		0.0	0.0	0.0		0.0	0.0	0.0	0.0
157	17	12	0.0		0.0		0.0	0.0	0.0	0.0		0.0	0.0	0.0
158	17	15	0.0		0.0		0.0	0.0	0.0	0.0	0.0	0.0		0.0
159	18	1					0.0	0.0	0.0	0.0	0.0	0.0	0.0	0.0
160	18	2	0.0				0.0	0.0	0.0	0.0	0.0	0.0	0.0
161	18	7	0.0					0.0	0.0	0.0	0.0	0.0	0.0	0.0
162	18	8	0.0				0.0	0.0	0.0	0.0	0.0		1.0	0.0
163	18	9	0.0				0.0		0.0	0.0	0.0	0.0	0.0	0.0
164	18	10	0.0				0.0	0.0		0.0	0.0	0.0	0.0	0.0
165	18	11	0.0				0.0	0.0	0.0		0.0	0.0	0.0	0.0
166	18	12	0.0				0.0	0.0	0.0	0.0		0.0	0.0	0.0
167	18	15	0.0				0.0	0.0	0.0	0.0	0.0	1.0		0.0
168	19	1			0.0		0.0	0.0	0.0	0.0	0.0			0.0
169	19	2	0.0		0.0		0.0	0.0	0.0	0.0	0.0
170	19	5	0.0				0.0	0.0	0.0	0.0	0.0			0.0
171	19	7	0.0		0.0			0.0	0.0	0.0	0.0			0.0
172	19	9	0.0		0.0		0.0		0.0	0.0	0.0			0.0
173	19	10	0.0		0.0		0.0	0.0		0.0	0.0			0.0
174	19	11	0.0		0.0		0.0	0.0	0.0		0.0			0.0
175	19	12	0.0		0.0		0.0	0.0	0.0	0.0				0.0
176	20	1			0.0		0.0	0.0	0.0	0.0	0.0	0.0	0.0	0.0
177	20	2	0.0		0.0		0.0	0.0	0.0	0.0	0.0	0.0	0.0
178	20	5	0.0				0.0	0.0	0.0	0.0	0.0	0.0	0.0	0.0
179	20	7	0.0		0.0			0.0	0.0	0.0	0.0	0.0	0.0	0.0
180	20	8	0.0		0.0		0.0	0.0	0.0	0.0	0.0		0.0	0.0
181	20	9	0.0		0.0		0.0		0.0	0.0	0.0	0.0	0.0	0.0
182	20	10	0.0		0.0		0.0	0.0		0.0	0.0	0.0	0.0	0.0
183	20	11	0.0		0.0		0.0	0.0	0.0		0.0	0.0	0.0	0.0
184	20	12	0.0		0.0		0.0	0.0	0.0	0.0		0.0	0.0	0.0
185	20	15	0.0		0.0		0.0	0.0	0.0	0.0	0.0	0.0		0.0
186	21	1			0.0		0.0	0.0	0.0	0.0	0.0	0.0		0.0
187	21	2	0.0		0.0		0.0	0.0	0.0	0.0	0.0	0.0
188	21	5	0.0				0.0	0.0	0.0	0.0	0.0	1.0		0.0
189	21	7	0.0		0.0			0.0	0.0	0.0	0.0	0.0		0.0
190	21	8	0.0		1.0		0.0	0.0	0.0	0.0	0.0			0.0
191	21	9	0.0		0.0		0.0		0.0	0.0	0.0	0.0		0.0
192	21	10	0.0		0.0		0.0	0.0		0.0	0.0	0.0		0.0
193	21	11	0.0		0.0		0.0	0.0	0.0		0.0	0.0		0.0
194	21	12	0.0		0.0		0.0	0.0	0.0	0.0		0.0		0.0
195	22	1			0.0		0.0	0.0	0.0	0.0	0.0	0.0		0.0
196	22	2	0.0		0.0		0.0	0.0	0.0	0.0	0.0	0.0
197	22	5	0.0				0.0	0.0	0.0	0.0	0.0	0.0		0.0
198	22	7	0.0		0.0			0.0	0.0	0.0	0.0	0.0		0.0
199	22	8	0.0		0.0		0.0	0.0	0.0	0.0	0.0			0.0
200	22	9	0.0		0.0		0.0		0.0	0.0	0.0	0.0		0.0
201	22	10	0.0		0.0		0.0	0.0		0.0	0.0	0.0		0.0
202	22	11	0.0		0.0		0.0	0.0	0.0		0.0	0.0		0.0
203	22	12	0.0		0.0		0.0	0.0	0.0	0.0		0.0		0.0
204	23	1			0.0		0.0	0.0	0.0	0.0	0.0	0.0
205	23	5	0.0				0.0	0.0	0.0	0.0	0.0	0.0
206	23	7	0.0		0.0			0.0	0.0	0.0	0.0	0.0
207	23	8	0.0		0.0		0.0	0.0	0.0	0.0	0.0
208	23	9	0.0		0.0		0.0		0.0	0.0	0.0	0.0
209	23	10	0.0		0.0		0.0	0.0		0.0	0.0	0.0
210	23	11	0.0		0.0		0.0	0.0	0.0		0.0	0.0
211	23	12	0.0		0.0		0.0	0.0	0.0	0.0		0.0
212	24	1			0.0		0.0	0.0	0.0	0.0	0.0		0.0
213	24	5	0.0				0.0	0.0	0.0	0.0	0.0		0.0
214	24	7	0.0		0.0			0.0	0.0	0.0	0.0		0.0
215	24	9	0.0		0.0		0.0		0.0	0.0	0.0		0.0
216	24	10	0.0		0.0		0.0	0.0		0.0	0.0		0.0
217	24	11	0.0		0.0		0.0	0.0	0.0		0.0		0.0
218	24	12	0.0		0.0		0.0	0.0	0.0	0.0			0.0
219	24	15	0.0		0.0		0.0	0.0	0.0	0.0	0.0
220	25	1			0.0		0.0	0.0	0.0	0.0	0.0		0.0
221	25	5	0.0				0.0	0.0	0.0	0.0	0.0		0.0
222	25	7	0.0		0.0			0.0	0.0	0.0	0.0		0.0
223	25	9	0.0		0.0		0.0		0.0	0.0	0.0		0.0
224	25	10	0.0		0.0		0.0	0.0		0.0	0.0		0.0
225	25	11	0.0		0.0		0.0	0.0	0.0		0.0		0.0
226	25	12	0.0		0.0		0.0	0.0	0.0	0.0			0.0
227	25	15	0.0		0.0		0.0	0.0	0.0	0.0	0.0
228	26	1		0.0	0.0		0.0	0.0	0.0	0.0	0.0
229	26	3	0.0		0.0		0.0	0.0	0.0	0.0	0.0
230	26	5	0.0	0.0			0.0	0.0	0.0	0.0	0.0
231	26	7	0.0	0.0	0.0			0.0	0.0	0.0	0.0
232	26	9	0.0	0.0	0.0		0.0		0.0	0.0	0.0
233	26	10	0.0	0.0	0.0		0.0	0.0		0.0	0.0
234	26	11	0.0	0.0	0.0		0.0	0.0	0.0		0.0
235	26	12	0.0	0.0	0.0		0.0	0.0	0.0	0.0
236	27	1		0.0	0.0		0.0	0.0	0.0	0.0	0.0		0.0
237	27	3	0.0		0.0		0.0	0.0	0.0	0.0	0.0		1.0
238	27	5	0.0	0.0			0.0	0.0	0.0	0.0	0.0		0.0
239	27	7	0.0	0.0	0.0			0.0	0.0	0.0	0.0		0.0
240	27	9	0.0	0.0	0.0		0.0		0.0	0.0	0.0		0.0
241	27	10	0.0	0.0	0.0		0.0	0.0		0.0	0.0		0.0
242	27	11	0.0	0.0	0.0		0.0	0.0	0.0		0.0		0.0
243	27	12	0.0	0.0	0.0		0.0	0.0	0.0	0.0			0.0
244	27	15	0.0	1.0	0.0		0.0	0.0	0.0	0.0	0.0
245	28	1		0.0	0.0		0.0	0.0		0.0	0.0	0.0	0.0
246	28	3	0.0		0.0		0.0	0.0		0.0	0.0	0.0	1.0
247	28	5	0.0	0.0			0.0	0.0		0.0	0.0	0.0	0.0
248	28	7	0.0	0.0	0.0			0.0		0.0	0.0	0.0	0.0
249	28	8	0.0	0.0	0.0		0.0	0.0		0.0	0.0		0.0
250	28	9	0.0	0.0	0.0		0.0			0.0	0.0	0.0	0.0
251	28	11	0.0	0.0	0.0		0.0	0.0			0.0	0.0	0.0
252	28	12	0.0	0.0	0.0		0.0	0.0		0.0		0.0	0.0
253	28	15	0.0	1.0	0.0		0.0	0.0		0.0	0.0	0.0
254	29	1		0.0	0.0		0.0	0.0	0.0	0.0	0.0
255	29	3	0.0		0.0		0.0	0.0	0.0	0.0	0.0
256	29	5	0.0	0.0			0.0	0.0	0.0	0.0	0.0
257	29	7	0.0	0.0	0.0			0.0	0.0	0.0	0.0
258	29	9	0.0	0.0	0.0		0.0		0.0	0.0	0.0
259	29	10	0.0	0.0	0.0		0.0	0.0		0.0	0.0
260	29	11	0.0	0.0	0.0		0.0	0.0	0.0		0.0
261	29	12	0.0	0.0	0.0		0.0	0.0	0.0	0.0
262	30	1			0.0		0.0		0.0	0.0	0.0	0.0		0.0
263	30	2	0.0		0.0		0.0		0.0	0.0	0.0	0.0
264	30	5	0.0				0.0		0.0	0.0	0.0	0.0		0.0
265	30	7	0.0		0.0				0.0	0.0	0.0	0.0		0.0
266	30	8	0.0		0.0		0.0		0.0	0.0	0.0			0.0
267	30	10	0.0		0.0		0.0			0.0	0.0	0.0		0.0
268	30	11	0.0		0.0		0.0		0.0		0.0	0.0		0.0
269	30	12	0.0		0.0		0.0		0.0	0.0		0.0		0.0
270	31	1		0.0	0.0		0.0		0.0	0.0	0.0			0.0
271	31	2	0.0	0.0	0.0		0.0		0.0	0.0	0.0
272	31	3	0.0		0.0		0.0		0.0	0.0	0.0			0.0
273	31	5	0.0	0.0			0.0		0.0	0.0	0.0			0.0
274	31	7	0.0	0.0	0.0				0.0	0.0	0.0			0.0
275	31	10	0.0	0.0	0.0		0.0			0.0	0.0			0.0
276	31	11	0.0	0.0	0.0		0.0		0.0		0.0			0.0
277	31	12	0.0	0.0	0.0		0.0		0.0	0.0				0.0
278	32	1					0.0		0.0	0.0	0.0			0.0
279	32	2	0.0				0.0		0.0	0.0	0.0
280	32	7	0.0						0.0	0.0	0.0			0.0
281	32	10	0.0				0.0			0.0	0.0			0.0
282	32	11	0.0				0.0		0.0		0.0			0.0
283	32	12	0.0				0.0		0.0	0.0				0.0
284	33	1					0.0		0.0	0.0	0.0			0.0
285	33	2	0.0				0.0		0.0	0.0	0.0
286	33	7	0.0						0.0	0.0	0.0			0.0
287	33	10	0.0				0.0			0.0	0.0			0.0
288	33	11	0.0				0.0		0.0		0.0			0.0
289	33	12	0.0				0.0		0.0	0.0				0.0
290	34	1				0.0	0.0		0.0	0.0	0.0			0.0
291	34	2	0.0			0.0	0.0		0.0	0.0	0.0
292	34	6	0.0				0.0		1.0	0.0	0.0			0.0
293	34	7	0.0			0.0			0.0	0.0	0.0			0.0
294	34	10	0.0			1.0	0.0			0.0	0.0			0.0
295	34	11	0.0			0.0	0.0		0.0		0.0			0.0
296	34	12	0.0			0.0	0.0		0.0	0.0				0.0
297	35	1				0.0	0.0			0.0	0.0			0.0
298	35	2	0.0			0.0	0.0			0.0	0.0
299	35	6	0.0				0.0			0.0	0.0			0.0
300	35	7	0.0			0.0				0.0	0.0			0.0
301	35	11	0.0			0.0	0.0				0.0			0.0
302	35	12	0.0			0.0	0.0			0.0				0.0
303	36	1				0.0	0.0			0.0	0.0	0.0		0.0
304	36	2	0.0			0.0	0.0			0.0	0.0	0.0
305	36	6	0.0				0.0			0.0	0.0	0.0		0.0
306	36	7	0.0			0.0				0.0	0.0	0.0		0.0
307	36	8	0.0			0.0	0.0			0.0	0.0			0.0
308	36	11	0.0			0.0	0.0				0.0	0.0		0.0
309	36	12	0.0			0.0	0.0			0.0		0.0		0.0
310	37	1				0.0	0.0			0.0	0.0
311	37	6	0.0				0.0			0.0	0.0
312	37	7	0.0			0.0				0.0	0.0
313	37	11	0.0			0.0	0.0				0.0
314	37	12	0.0			0.0	0.0			0.0
315	38	1				0.0	0.0	0.0	0.0	0.0	0.0			0.0
316	38	2	0.0			0.0	0.0	0.0	0.0	0.0	0.0
317	38	6	0.0				0.0	0.0	1.0	0.0	0.0			0.0
318	38	7	0.0			0.0		0.0	0.0	0.0	0.0			0.0
319	38	9	0.0			0.0	0.0		1.0	0.0	0.0			0.0
320	38	10	0.0			1.0	0.0	1.0		0.0	0.0			0.0
321	38	11	0.0			0.0	0.0	0.0	0.0		0.0			0.0
322	38	12	0.0			0.0	0.0	0.0	0.0	0.0				0.0
323	39	1				0.0	0.0	0.0	0.0	0.0	0.0	0.0			0.0
324	39	4	0.0			0.0	1.0	0.0	0.0	0.0	0.0	0.0
325	39	6	0.0				0.0	0.0	1.0	0.0	0.0	0.0			0.0
326	39	7	0.0			0.0		0.0	0.0	0.0	0.0	0.0			1.0
327	39	8	0.0			0.0	0.0	0.0	0.0	0.0	0.0				0.0
328	39	9	0.0			0.0	0.0		1.0	0.0	0.0	0.0			0.0
329	39	10	0.0			1.0	0.0	1.0		0.0	0.0	0.0			0.0
330	39	11	0.0			0.0	0.0	0.0	0.0		0.0	0.0			0.0
331	39	12	0.0			0.0	0.0	0.0	0.0	0.0		0.0			0.0
332	40	1				0.0	0.0	0.0		0.0	0.0	0.0		0.0	0.0
333	40	2	0.0			0.0	0.0	0.0		0.0	0.0	0.0			0.0
334	40	4	0.0			0.0	0.0	0.0		0.0	0.0	0.0		0.0
335	40	6	0.0				0.0	0.0		0.0	0.0	0.0		0.0	0.0
336	40	7	0.0			0.0		0.0		0.0	0.0	0.0		0.0	0.0
337	40	8	0.0			0.0	0.0	0.0		0.0	0.0			0.0	0.0
338	40	9	0.0			0.0	0.0			0.0	0.0	0.0		0.0	0.0
339	40	11	0.0			0.0	0.0	0.0			0.0	0.0		0.0	0.0
340	40	12	0.0			0.0	0.0	0.0		0.0		0.0		0.0	0.0
341	41	1				0.0	0.0	0.0	0.0	0.0	0.0				0.0
342	41	4	0.0			0.0	0.0	0.0	0.0	0.0	0.0
343	41	6	0.0				0.0	0.0	0.0	0.0	0.0				0.0
344	41	7	0.0			0.0		0.0	0.0	0.0	0.0				0.0
345	41	9	0.0			0.0	0.0		1.0	0.0	0.0				0.0
346	41	10	0.0			0.0	0.0	1.0		0.0	0.0				0.0
347	41	11	0.0			0.0	0.0	0.0	0.0		0.0				0.0
348	41	12	0.0			0.0	0.0	0.0	0.0	0.0					0.0
349	42	1				0.0	0.0	0.0		0.0	0.0	0.0
350	42	6	0.0				0.0	0.0		0.0	0.0	0.0
351	42	7	0.0			0.0		0.0		0.0	0.0	0.0
352	42	8	0.0			0.0	0.0	0.0		0.0	0.0
353	42	9	0.0			0.0	0.0			0.0	0.0	0.0
354	42	11	0.0			0.0	0.0	0.0			0.0	0.0
355	42	12	0.0			0.0	0.0	0.0		0.0		0.0
356	43	1				0.0	0.0	0.0		0.0	0.0	0.0
357	43	6	0.0				0.0	0.0		0.0	0.0	0.0
358	43	7	0.0			0.0		0.0		0.0	0.0	0.0
359	43	8	0.0			0.0	0.0	0.0		0.0	0.0
360	43	9	0.0			0.0	0.0			0.0	0.0	0.0
361	43	11	0.0			0.0	0.0	0.0			0.0	0.0
362	43	12	0.0			0.0	0.0	0.0		0.0		0.0
363	44	1			0.0	0.0	0.0	0.0	0.0	0.0	0.0
364	44	5	0.0			0.0	0.0	0.0	0.0	0.0	0.0
365	44	6	0.0		0.0		0.0	0.0	0.0	0.0	0.0
366	44	7	0.0		0.0	0.0		0.0	0.0	0.0	0.0
367	44	9	0.0		0.0	0.0	0.0		1.0	0.0	0.0
368	44	10	0.0		0.0	0.0	0.0	1.0		0.0	0.0
369	44	11	0.0		0.0	0.0	0.0	0.0	0.0		0.0
370	44	12	0.0		0.0	0.0	0.0	0.0	0.0	0.0
371	45	1		0.0	0.0	0.0	0.0	0.0	0.0	0.0	0.0
372	45	3	0.0		0.0	0.0	0.0	0.0	0.0	0.0	0.0
373	45	5	0.0	0.0		0.0	0.0	0.0	0.0	0.0	0.0
374	45	6	0.0	0.0	0.0		0.0	0.0	0.0	0.0	0.0
375	45	7	0.0	0.0	0.0	0.0		0.0	0.0	0.0	0.0
376	45	9	0.0	0.0	0.0	0.0	0.0		0.0	0.0	0.0
377	45	10	0.0	0.0	0.0	0.0	0.0	0.0		0.0	0.0
378	45	11	0.0	0.0	0.0	0.0	0.0	0.0	0.0		0.0
379	45	12	0.0	0.0	0.0	0.0	0.0	0.0	0.0	0.0
380	46	1		0.0		0.0	0.0		0.0	0.0	0.0	0.0		0.0
381	46	2	0.0	0.0		0.0	0.0		0.0	0.0	0.0	0.0
382	46	3	0.0			0.0	0.0		0.0	0.0	0.0	0.0		0.0
383	46	6	0.0	0.0			0.0		0.0	0.0	0.0	0.0		0.0
384	46	7	0.0	0.0		0.0			0.0	0.0	0.0	0.0		0.0
385	46	8	0.0	0.0		0.0	0.0		0.0	0.0	0.0			0.0
386	46	10	0.0	0.0		0.0	0.0			0.0	0.0	0.0		0.0
387	46	11	0.0	0.0		0.0	0.0		0.0		0.0	0.0		0.0
388	46	12	0.0	0.0		0.0	0.0		0.0	0.0		0.0		0.0
389	47	1		0.0		0.0	0.0			0.0	0.0			0.0
390	47	2	0.0	0.0		0.0	0.0			0.0	0.0
391	47	3	0.0			0.0	0.0			0.0	0.0			0.0
392	47	6	0.0	0.0			0.0			0.0	0.0			0.0
393	47	7	0.0	0.0		0.0				0.0	0.0			0.0
394	47	11	0.0	0.0		0.0	0.0				0.0			0.0
395	47	12	0.0	0.0		0.0	0.0			0.0				0.0
396	48	1				0.0	0.0		0.0	0.0	0.0			0.0
397	48	2	0.0			0.0	0.0		0.0	0.0	0.0
398	48	6	0.0				0.0		0.0	0.0	0.0			0.0
399	48	7	0.0			0.0			0.0	0.0	0.0			0.0
400	48	10	0.0			0.0	0.0			0.0	0.0			0.0
401	48	11	0.0			0.0	0.0		0.0		0.0			0.0
402	48	12	0.0			0.0	0.0		0.0	0.0				0.0
403	49	1			0.0	0.0	0.0	0.0		0.0	0.0	0.0		0.0
404	49	2	0.0		0.0	0.0	0.0	0.0		0.0	0.0	0.0
405	49	5	0.0			0.0	0.0	0.0		0.0	0.0	0.0		0.0
406	49	6	0.0		0.0		0.0	0.0		0.0	0.0	0.0		0.0
407	49	7	0.0		0.0	0.0		0.0		0.0	0.0	0.0		0.0
408	49	8	0.0		0.0	0.0	0.0	0.0		0.0	0.0			0.0
409	49	9	0.0		0.0	0.0	0.0			0.0	0.0	0.0		0.0
410	49	11	0.0		0.0	0.0	0.0	0.0			0.0	0.0		0.0
411	49	12	0.0		0.0	0.0	0.0	0.0		0.0		0.0		0.0
412	50	1				0.0	0.0	0.0	0.0	0.0	0.0	0.0		0.0
413	50	2	0.0			0.0	0.0	0.0	0.0	0.0	0.0	0.0
414	50	6	0.0				0.0	0.0	0.0	0.0	0.0	0.0		0.0
415	50	7	0.0			0.0		0.0	0.0	0.0	0.0	0.0		0.0
416	50	8	0.0			0.0	0.0	0.0	0.0	0.0	0.0			0.0
417	50	9	0.0			0.0	0.0		1.0	0.0	0.0	0.0		0.0
418	50	10	0.0			0.0	0.0	1.0		0.0	0.0	0.0		0.0
419	50	11	0.0			0.0	0.0	0.0	0.0		0.0	0.0		0.0
420	50	12	0.0			0.0	0.0	0.0	0.0	0.0		0.0		0.0
421	51	1				0.0	0.0			0.0	0.0			0.0
422	51	2	0.0			0.0	0.0			0.0	0.0
423	51	6	0.0				0.0			0.0	0.0			0.0
424	51	7	0.0			0.0				0.0	0.0			0.0
425	51	11	0.0			0.0	0.0				0.0			0.0
426	51	12	0.0			0.0	0.0			0.0				0.0
