## Supplementary material for "The BumbleBox: An open-source platform for quantifying behavior in bumblebee colonies": Sample BumbleBox Data Output: bumblebox-01_2023-10-28_11-05-03_raw.csv

filename	colony number	datetime	frame	ID	centroidX	centroidY	frontX	frontY
bumblebox-01_2023-10-28_11-05-03	01	2023-10-28_11-05-03	0	7	1681.75	2752.25	1685.5	2726.5
bumblebox-01_2023-10-28_11-05-03	01	2023-10-28_11-05-03	0	12	2233.25	2003.75	2264.0	2006.0
bumblebox-01_2023-10-28_11-05-03	01	2023-10-28_11-05-03	0	5	1944.75	1775.75	1970.0	1794.5
bumblebox-01_2023-10-28_11-05-03	01	2023-10-28_11-05-03	0	9	1496.75	1757.75	1501.5	1729.0
bumblebox-01_2023-10-28_11-05-03	01	2023-10-28_11-05-03	0	3	2200.75	1617.75	2198.0	1593.0
bumblebox-01_2023-10-28_11-05-03	01	2023-10-28_11-05-03	0	6	1976.75	1592.0	1964.0	1605.5
bumblebox-01_2023-10-28_11-05-03	01	2023-10-28_11-05-03	0	1	1776.0	1408.75	1776.5	1441.5
bumblebox-01_2023-10-28_11-05-03	01	2023-10-28_11-05-03	0	11	2476.75	1260.25	2502.0	1272.0
bumblebox-01_2023-10-28_11-05-03	01	2023-10-28_11-05-03	0	10	1732.75	1066.75	1761.0	1062.5
bumblebox-01_2023-10-28_11-05-03	01	2023-10-28_11-05-03	1	7	1659.5	2760.25	1666.0	2734.0
bumblebox-01_2023-10-28_11-05-03	01	2023-10-28_11-05-03	1	12	2145.5	1994.5	2171.0	2013.5
bumblebox-01_2023-10-28_11-05-03	01	2023-10-28_11-05-03	1	5	1920.0	1816.25	1934.5	1843.5
bumblebox-01_2023-10-28_11-05-03	01	2023-10-28_11-05-03	1	9	1496.5	1633.5	1514.0	1606.5
bumblebox-01_2023-10-28_11-05-03	01	2023-10-28_11-05-03	1	3	2177.75	1566.0	2169.5	1542.5
bumblebox-01_2023-10-28_11-05-03	01	2023-10-28_11-05-03	1	6	1983.25	1553.5	1977.5	1575.0
bumblebox-01_2023-10-28_11-05-03	01	2023-10-28_11-05-03	1	1	1795.25	1409.0	1792.5	1441.0
bumblebox-01_2023-10-28_11-05-03	01	2023-10-28_11-05-03	1	11	2464.75	1257.25	2489.5	1269.0
bumblebox-01_2023-10-28_11-05-03	01	2023-10-28_11-05-03	1	10	1702.5	1076.0	1733.0	1066.0
bumblebox-01_2023-10-28_11-05-03	01	2023-10-28_11-05-03	1	8	1584.75	1615.25	1609.0	1632.5
bumblebox-01_2023-10-28_11-05-03	01	2023-10-28_11-05-03	2	7	1679.25	2779.5	1689.0	2750.0
bumblebox-01_2023-10-28_11-05-03	01	2023-10-28_11-05-03	2	12	2113.0	1987.25	2116.5	2014.5
bumblebox-01_2023-10-28_11-05-03	01	2023-10-28_11-05-03	2	9	1502.75	1669.0	1518.0	1643.0
bumblebox-01_2023-10-28_11-05-03	01	2023-10-28_11-05-03	2	8	1617.75	1636.25	1641.5	1651.0
bumblebox-01_2023-10-28_11-05-03	01	2023-10-28_11-05-03	2	6	2000.75	1544.5	1998.0	1565.0
bumblebox-01_2023-10-28_11-05-03	01	2023-10-28_11-05-03	2	3	2123.25	1488.5	2120.0	1477.5
bumblebox-01_2023-10-28_11-05-03	01	2023-10-28_11-05-03	2	1	1800.25	1379.5	1795.5	1412.5
bumblebox-01_2023-10-28_11-05-03	01	2023-10-28_11-05-03	2	11	2455.5	1251.25	2481.5	1262.5
bumblebox-01_2023-10-28_11-05-03	01	2023-10-28_11-05-03	2	10	1702.0	1071.25	1725.5	1063.5
bumblebox-01_2023-10-28_11-05-03	01	2023-10-28_11-05-03	3	7	1672.25	2777.25	1680.5	2751.5
bumblebox-01_2023-10-28_11-05-03	01	2023-10-28_11-05-03	3	12	2141.0	1982.0	2131.5	2006.0
bumblebox-01_2023-10-28_11-05-03	01	2023-10-28_11-05-03	3	5	1932.75	1924.25	1953.0	1949.5
bumblebox-01_2023-10-28_11-05-03	01	2023-10-28_11-05-03	3	9	1517.5	1673.25	1535.5	1648.5
bumblebox-01_2023-10-28_11-05-03	01	2023-10-28_11-05-03	3	1	1785.25	1368.5	1783.0	1402.0
bumblebox-01_2023-10-28_11-05-03	01	2023-10-28_11-05-03	3	11	2457.25	1250.5	2484.0	1260.5
bumblebox-01_2023-10-28_11-05-03	01	2023-10-28_11-05-03	3	6	1988.75	1587.0	1983.0	1599.0
bumblebox-01_2023-10-28_11-05-03	01	2023-10-28_11-05-03	4	7	1678.75	2754.25	1683.0	2731.5
bumblebox-01_2023-10-28_11-05-03	01	2023-10-28_11-05-03	4	9	1517.75	1651.25	1534.0	1624.0
bumblebox-01_2023-10-28_11-05-03	01	2023-10-28_11-05-03	4	8	1597.0	1633.5	1619.5	1651.0
bumblebox-01_2023-10-28_11-05-03	01	2023-10-28_11-05-03	4	6	1943.5	1525.25	1916.5	1537.5
bumblebox-01_2023-10-28_11-05-03	01	2023-10-28_11-05-03	4	1	1797.0	1366.75	1790.5	1400.0
bumblebox-01_2023-10-28_11-05-03	01	2023-10-28_11-05-03	4	11	2459.0	1251.75	2486.0	1261.5
bumblebox-01_2023-10-28_11-05-03	01	2023-10-28_11-05-03	4	15	1950.5	1134.75	1951.0	1148.5
bumblebox-01_2023-10-28_11-05-03	01	2023-10-28_11-05-03	4	12	2144.5	1982.0	2131.5	2001.5
bumblebox-01_2023-10-28_11-05-03	01	2023-10-28_11-05-03	5	7	1681.0	2742.25	1689.0	2722.0
bumblebox-01_2023-10-28_11-05-03	01	2023-10-28_11-05-03	5	9	1529.0	1667.75	1550.0	1646.0
bumblebox-01_2023-10-28_11-05-03	01	2023-10-28_11-05-03	5	8	1639.25	1625.25	1669.0	1638.5
bumblebox-01_2023-10-28_11-05-03	01	2023-10-28_11-05-03	5	6	1938.75	1496.5	1910.0	1511.0
bumblebox-01_2023-10-28_11-05-03	01	2023-10-28_11-05-03	5	11	2459.75	1252.0	2486.0	1262.0
bumblebox-01_2023-10-28_11-05-03	01	2023-10-28_11-05-03	5	15	1944.75	1146.0	1943.0	1161.0
bumblebox-01_2023-10-28_11-05-03	01	2023-10-28_11-05-03	5	12	2127.0	1980.25	2114.0	2000.0
bumblebox-01_2023-10-28_11-05-03	01	2023-10-28_11-05-03	6	7	1688.0	2749.0	1695.0	2728.5
bumblebox-01_2023-10-28_11-05-03	01	2023-10-28_11-05-03	6	12	2182.5	1952.0	2182.5	1982.0
bumblebox-01_2023-10-28_11-05-03	01	2023-10-28_11-05-03	6	9	1600.5	1702.25	1627.0	1685.0
bumblebox-01_2023-10-28_11-05-03	01	2023-10-28_11-05-03	6	6	1993.75	1476.25	1960.5	1479.0
bumblebox-01_2023-10-28_11-05-03	01	2023-10-28_11-05-03	6	11	2459.5	1252.25	2486.0	1262.0
bumblebox-01_2023-10-28_11-05-03	01	2023-10-28_11-05-03	6	15	1947.75	1156.0	1947.5	1174.0
bumblebox-01_2023-10-28_11-05-03	01	2023-10-28_11-05-03	6	2	1567.5	3008.5	1590.5	3023.0
bumblebox-01_2023-10-28_11-05-03	01	2023-10-28_11-05-03	6	5	1842.0	1974.75	1835.5	1992.0
bumblebox-01_2023-10-28_11-05-03	01	2023-10-28_11-05-03	6	8	1710.75	1669.0	1739.5	1677.5
bumblebox-01_2023-10-28_11-05-03	01	2023-10-28_11-05-03	6	1	1758.5	1343.0	1757.0	1376.0
bumblebox-01_2023-10-28_11-05-03	01	2023-10-28_11-05-03	7	7	1670.5	2756.0	1669.0	2734.0
bumblebox-01_2023-10-28_11-05-03	01	2023-10-28_11-05-03	7	5	1878.75	2146.75	1880.5	2170.0
bumblebox-01_2023-10-28_11-05-03	01	2023-10-28_11-05-03	7	12	2246.5	1949.5	2262.0	1976.5
bumblebox-01_2023-10-28_11-05-03	01	2023-10-28_11-05-03	7	6	2005.0	1442.5	1973.0	1436.5
bumblebox-01_2023-10-28_11-05-03	01	2023-10-28_11-05-03	7	11	2459.5	1252.5	2486.0	1262.5
bumblebox-01_2023-10-28_11-05-03	01	2023-10-28_11-05-03	7	15	2006.5	1170.25	2011.5	1193.5
bumblebox-01_2023-10-28_11-05-03	01	2023-10-28_11-05-03	7	9	1596.0	1708.25	1621.5	1689.5
bumblebox-01_2023-10-28_11-05-03	01	2023-10-28_11-05-03	8	7	1681.75	2762.25	1688.5	2733.5
bumblebox-01_2023-10-28_11-05-03	01	2023-10-28_11-05-03	8	12	2262.5	1942.0	2275.0	1969.0
bumblebox-01_2023-10-28_11-05-03	01	2023-10-28_11-05-03	8	9	1616.0	1712.75	1640.5	1693.5
bumblebox-01_2023-10-28_11-05-03	01	2023-10-28_11-05-03	8	6	2021.5	1458.25	1997.0	1440.0
bumblebox-01_2023-10-28_11-05-03	01	2023-10-28_11-05-03	8	1	1780.75	1313.75	1776.0	1346.0
bumblebox-01_2023-10-28_11-05-03	01	2023-10-28_11-05-03	8	11	2460.0	1252.25	2486.5	1262.0
bumblebox-01_2023-10-28_11-05-03	01	2023-10-28_11-05-03	8	5	2035.0	2241.25	2047.5	2262.0
bumblebox-01_2023-10-28_11-05-03	01	2023-10-28_11-05-03	9	7	1684.25	2757.75	1694.0	2727.5
bumblebox-01_2023-10-28_11-05-03	01	2023-10-28_11-05-03	9	5	2037.75	2293.0	2040.0	2316.0
bumblebox-01_2023-10-28_11-05-03	01	2023-10-28_11-05-03	9	12	2271.25	1939.25	2286.5	1963.5
bumblebox-01_2023-10-28_11-05-03	01	2023-10-28_11-05-03	9	9	1606.25	1713.0	1625.0	1690.0
bumblebox-01_2023-10-28_11-05-03	01	2023-10-28_11-05-03	9	6	2047.25	1449.75	2025.5	1427.5
bumblebox-01_2023-10-28_11-05-03	01	2023-10-28_11-05-03	9	1	1804.75	1308.25	1802.5	1338.5
bumblebox-01_2023-10-28_11-05-03	01	2023-10-28_11-05-03	9	11	2460.0	1252.75	2487.0	1262.5
bumblebox-01_2023-10-28_11-05-03	01	2023-10-28_11-05-03	9	15	2041.0	1192.0	2045.0	1215.5
bumblebox-01_2023-10-28_11-05-03	01	2023-10-28_11-05-03	9	2	1535.75	2990.0	1548.5	3009.0
bumblebox-01_2023-10-28_11-05-03	01	2023-10-28_11-05-03	10	7	1671.0	2714.25	1674.5	2691.0
bumblebox-01_2023-10-28_11-05-03	01	2023-10-28_11-05-03	10	5	1979.5	2295.5	1959.5	2313.5
bumblebox-01_2023-10-28_11-05-03	01	2023-10-28_11-05-03	10	12	2264.5	1939.25	2279.0	1965.5
bumblebox-01_2023-10-28_11-05-03	01	2023-10-28_11-05-03	10	9	1611.0	1717.75	1631.0	1695.5
bumblebox-01_2023-10-28_11-05-03	01	2023-10-28_11-05-03	10	6	2103.5	1442.75	2092.5	1416.0
bumblebox-01_2023-10-28_11-05-03	01	2023-10-28_11-05-03	10	1	1855.25	1315.0	1838.0	1344.0
bumblebox-01_2023-10-28_11-05-03	01	2023-10-28_11-05-03	10	11	2459.75	1252.25	2486.5	1262.0
bumblebox-01_2023-10-28_11-05-03	01	2023-10-28_11-05-03	10	15	2051.75	1189.5	2058.5	1213.0
bumblebox-01_2023-10-28_11-05-03	01	2023-10-28_11-05-03	10	2	1522.75	2954.0	1523.0	2979.0
bumblebox-01_2023-10-28_11-05-03	01	2023-10-28_11-05-03	11	7	1667.25	2707.0	1670.5	2684.5
bumblebox-01_2023-10-28_11-05-03	01	2023-10-28_11-05-03	11	5	1906.75	2177.5	1880.5	2167.5
bumblebox-01_2023-10-28_11-05-03	01	2023-10-28_11-05-03	11	12	2266.75	1944.0	2280.0	1971.5
bumblebox-01_2023-10-28_11-05-03	01	2023-10-28_11-05-03	11	9	1608.0	1717.5	1625.5	1693.5
bumblebox-01_2023-10-28_11-05-03	01	2023-10-28_11-05-03	11	6	2153.25	1413.5	2149.5	1381.5
bumblebox-01_2023-10-28_11-05-03	01	2023-10-28_11-05-03	11	1	1907.75	1323.0	1889.0	1351.0
bumblebox-01_2023-10-28_11-05-03	01	2023-10-28_11-05-03	11	11	2460.5	1252.5	2488.0	1262.5
bumblebox-01_2023-10-28_11-05-03	01	2023-10-28_11-05-03	11	15	2073.25	1172.75	2083.0	1193.0
bumblebox-01_2023-10-28_11-05-03	01	2023-10-28_11-05-03	11	2	1509.5	2925.5	1507.5	2956.0
bumblebox-01_2023-10-28_11-05-03	01	2023-10-28_11-05-03	12	5	1826.25	2050.0	1818.5	2019.5
bumblebox-01_2023-10-28_11-05-03	01	2023-10-28_11-05-03	12	12	2257.25	1953.75	2265.5	1984.0
bumblebox-01_2023-10-28_11-05-03	01	2023-10-28_11-05-03	12	9	1618.5	1716.75	1638.0	1694.0
bumblebox-01_2023-10-28_11-05-03	01	2023-10-28_11-05-03	12	1	1954.5	1316.5	1941.5	1346.5
bumblebox-01_2023-10-28_11-05-03	01	2023-10-28_11-05-03	12	11	2460.0	1252.5	2487.0	1262.5
bumblebox-01_2023-10-28_11-05-03	01	2023-10-28_11-05-03	12	2	1510.75	2923.25	1505.0	2952.0
bumblebox-01_2023-10-28_11-05-03	01	2023-10-28_11-05-03	12	7	1692.25	2672.0	1704.0	2645.0
bumblebox-01_2023-10-28_11-05-03	01	2023-10-28_11-05-03	12	10	1966.75	1040.5	1994.0	1040.0
bumblebox-01_2023-10-28_11-05-03	01	2023-10-28_11-05-03	13	7	1703.5	2625.75	1723.0	2602.0
bumblebox-01_2023-10-28_11-05-03	01	2023-10-28_11-05-03	13	12	2256.5	1972.75	2270.5	1999.5
bumblebox-01_2023-10-28_11-05-03	01	2023-10-28_11-05-03	13	5	1951.25	1835.0	1968.0	1813.5
bumblebox-01_2023-10-28_11-05-03	01	2023-10-28_11-05-03	13	9	1606.25	1706.75	1626.0	1683.0
bumblebox-01_2023-10-28_11-05-03	01	2023-10-28_11-05-03	13	8	1924.5	1563.75	1956.0	1552.0
bumblebox-01_2023-10-28_11-05-03	01	2023-10-28_11-05-03	13	1	1962.25	1273.75	1957.5	1306.0
bumblebox-01_2023-10-28_11-05-03	01	2023-10-28_11-05-03	13	15	2114.0	1257.5	2116.5	1286.0
bumblebox-01_2023-10-28_11-05-03	01	2023-10-28_11-05-03	13	10	2050.25	1026.25	2077.5	1018.0
bumblebox-01_2023-10-28_11-05-03	01	2023-10-28_11-05-03	13	2	1493.75	2923.25	1485.0	2945.0
bumblebox-01_2023-10-28_11-05-03	01	2023-10-28_11-05-03	13	11	2459.5	1251.75	2486.5	1262.0
bumblebox-01_2023-10-28_11-05-03	01	2023-10-28_11-05-03	14	7	1733.5	2597.5	1759.0	2580.0
bumblebox-01_2023-10-28_11-05-03	01	2023-10-28_11-05-03	14	12	2321.75	1992.75	2338.0	2009.5
bumblebox-01_2023-10-28_11-05-03	01	2023-10-28_11-05-03	14	5	1904.5	1837.25	1929.0	1817.0
bumblebox-01_2023-10-28_11-05-03	01	2023-10-28_11-05-03	14	9	1590.25	1710.5	1607.0	1684.5
bumblebox-01_2023-10-28_11-05-03	01	2023-10-28_11-05-03	14	8	1913.75	1575.75	1944.5	1562.0
bumblebox-01_2023-10-28_11-05-03	01	2023-10-28_11-05-03	14	6	2182.25	1315.0	2170.5	1289.5
bumblebox-01_2023-10-28_11-05-03	01	2023-10-28_11-05-03	14	15	2105.25	1298.0	2105.5	1329.5
bumblebox-01_2023-10-28_11-05-03	01	2023-10-28_11-05-03	14	1	1959.75	1270.75	1959.5	1303.5
bumblebox-01_2023-10-28_11-05-03	01	2023-10-28_11-05-03	14	11	2460.0	1252.75	2487.5	1262.5
bumblebox-01_2023-10-28_11-05-03	01	2023-10-28_11-05-03	14	10	2160.25	1069.75	2191.0	1070.5
bumblebox-01_2023-10-28_11-05-03	01	2023-10-28_11-05-03	14	2	1543.75	2938.25	1526.0	2962.0
bumblebox-01_2023-10-28_11-05-03	01	2023-10-28_11-05-03	15	12	2321.0	2016.75	2332.5	2030.5
bumblebox-01_2023-10-28_11-05-03	01	2023-10-28_11-05-03	15	5	1914.0	1796.25	1933.5	1775.0
bumblebox-01_2023-10-28_11-05-03	01	2023-10-28_11-05-03	15	9	1631.75	1709.75	1653.0	1688.5
bumblebox-01_2023-10-28_11-05-03	01	2023-10-28_11-05-03	15	8	1942.75	1546.0	1975.0	1541.0
bumblebox-01_2023-10-28_11-05-03	01	2023-10-28_11-05-03	15	15	2151.5	1319.0	2159.0	1350.0
bumblebox-01_2023-10-28_11-05-03	01	2023-10-28_11-05-03	15	1	1976.0	1253.5	1977.5	1284.5
bumblebox-01_2023-10-28_11-05-03	01	2023-10-28_11-05-03	15	11	2459.75	1252.75	2486.5	1263.0
bumblebox-01_2023-10-28_11-05-03	01	2023-10-28_11-05-03	15	10	2182.75	1111.0	2210.5	1122.0
bumblebox-01_2023-10-28_11-05-03	01	2023-10-28_11-05-03	15	2	1540.5	2929.75	1526.0	2957.5
bumblebox-01_2023-10-28_11-05-03	01	2023-10-28_11-05-03	16	7	1966.25	2651.0	1991.0	2667.5
bumblebox-01_2023-10-28_11-05-03	01	2023-10-28_11-05-03	16	12	2233.5	1988.0	2260.5	2002.5
bumblebox-01_2023-10-28_11-05-03	01	2023-10-28_11-05-03	16	5	1897.0	1823.75	1912.5	1796.0
bumblebox-01_2023-10-28_11-05-03	01	2023-10-28_11-05-03	16	9	1633.25	1704.25	1654.5	1685.5
bumblebox-01_2023-10-28_11-05-03	01	2023-10-28_11-05-03	16	8	1912.0	1569.5	1931.5	1584.0
bumblebox-01_2023-10-28_11-05-03	01	2023-10-28_11-05-03	16	15	2140.5	1401.25	2136.5	1433.5
bumblebox-01_2023-10-28_11-05-03	01	2023-10-28_11-05-03	16	11	2480.5	1267.25	2505.5	1275.5
bumblebox-01_2023-10-28_11-05-03	01	2023-10-28_11-05-03	16	1	1991.5	1247.75	1995.0	1278.0
bumblebox-01_2023-10-28_11-05-03	01	2023-10-28_11-05-03	16	10	2211.25	1102.0	2241.5	1104.0
bumblebox-01_2023-10-28_11-05-03	01	2023-10-28_11-05-03	16	2	1539.75	2938.25	1527.5	2965.5
bumblebox-01_2023-10-28_11-05-03	01	2023-10-28_11-05-03	17	7	2075.5	2715.75	2097.0	2730.5
bumblebox-01_2023-10-28_11-05-03	01	2023-10-28_11-05-03	17	12	2206.25	1970.75	2239.0	1969.5
bumblebox-01_2023-10-28_11-05-03	01	2023-10-28_11-05-03	17	5	1923.0	1800.0	1937.0	1771.5
bumblebox-01_2023-10-28_11-05-03	01	2023-10-28_11-05-03	17	8	1927.0	1579.0	1933.5	1598.5
bumblebox-01_2023-10-28_11-05-03	01	2023-10-28_11-05-03	17	15	2127.0	1445.0	2120.0	1475.0
bumblebox-01_2023-10-28_11-05-03	01	2023-10-28_11-05-03	17	11	2475.25	1260.0	2502.5	1265.0
bumblebox-01_2023-10-28_11-05-03	01	2023-10-28_11-05-03	17	1	1990.75	1218.25	1994.0	1246.5
bumblebox-01_2023-10-28_11-05-03	01	2023-10-28_11-05-03	17	10	2157.5	1067.0	2185.0	1056.5
bumblebox-01_2023-10-28_11-05-03	01	2023-10-28_11-05-03	17	9	1687.75	1695.0	1713.0	1677.5
bumblebox-01_2023-10-28_11-05-03	01	2023-10-28_11-05-03	17	2	1542.0	2943.0	1530.0	2969.5
bumblebox-01_2023-10-28_11-05-03	01	2023-10-28_11-05-03	18	7	2105.0	2630.25	2132.5	2622.0
bumblebox-01_2023-10-28_11-05-03	01	2023-10-28_11-05-03	18	12	2195.0	1939.5	2212.0	1914.0
bumblebox-01_2023-10-28_11-05-03	01	2023-10-28_11-05-03	18	9	1612.0	1654.0	1623.5	1631.5
bumblebox-01_2023-10-28_11-05-03	01	2023-10-28_11-05-03	18	15	2113.5	1522.0	2103.5	1543.5
bumblebox-01_2023-10-28_11-05-03	01	2023-10-28_11-05-03	18	11	2485.5	1256.0	2513.5	1250.5
bumblebox-01_2023-10-28_11-05-03	01	2023-10-28_11-05-03	18	1	2015.5	1212.75	2021.0	1238.5
bumblebox-01_2023-10-28_11-05-03	01	2023-10-28_11-05-03	18	10	2114.75	1005.0	2129.0	980.5
bumblebox-01_2023-10-28_11-05-03	01	2023-10-28_11-05-03	18	2	1545.75	2953.75	1537.5	2978.0
bumblebox-01_2023-10-28_11-05-03	01	2023-10-28_11-05-03	18	8	1924.5	1595.5	1931.5	1611.5
bumblebox-01_2023-10-28_11-05-03	01	2023-10-28_11-05-03	19	12	2240.0	1953.0	2261.5	1973.5
bumblebox-01_2023-10-28_11-05-03	01	2023-10-28_11-05-03	19	5	1967.75	1688.25	1995.5	1677.0
bumblebox-01_2023-10-28_11-05-03	01	2023-10-28_11-05-03	19	9	1567.0	1566.75	1569.5	1536.0
bumblebox-01_2023-10-28_11-05-03	01	2023-10-28_11-05-03	19	11	2490.0	1259.75	2519.5	1255.0
bumblebox-01_2023-10-28_11-05-03	01	2023-10-28_11-05-03	19	1	1982.0	1229.25	1991.5	1257.5
bumblebox-01_2023-10-28_11-05-03	01	2023-10-28_11-05-03	19	10	2018.75	971.0	2009.0	944.0
bumblebox-01_2023-10-28_11-05-03	01	2023-10-28_11-05-03	19	2	1544.5	2948.75	1535.5	2974.0
bumblebox-01_2023-10-28_11-05-03	01	2023-10-28_11-05-03	19	7	2130.5	2494.5	2144.0	2467.0
bumblebox-01_2023-10-28_11-05-03	01	2023-10-28_11-05-03	20	7	2062.25	2448.25	2050.5	2419.5
bumblebox-01_2023-10-28_11-05-03	01	2023-10-28_11-05-03	20	12	2305.75	1961.0	2298.0	1990.0
bumblebox-01_2023-10-28_11-05-03	01	2023-10-28_11-05-03	20	5	2148.25	1628.25	2179.5	1631.5
bumblebox-01_2023-10-28_11-05-03	01	2023-10-28_11-05-03	20	8	1931.75	1599.5	1947.0	1609.5
bumblebox-01_2023-10-28_11-05-03	01	2023-10-28_11-05-03	20	9	1551.75	1487.5	1555.5	1454.5
bumblebox-01_2023-10-28_11-05-03	01	2023-10-28_11-05-03	20	15	2262.0	1416.75	2275.5	1438.5
bumblebox-01_2023-10-28_11-05-03	01	2023-10-28_11-05-03	20	1	1941.75	1217.25	1957.0	1241.5
bumblebox-01_2023-10-28_11-05-03	01	2023-10-28_11-05-03	20	10	1902.75	940.0	1884.5	917.0
bumblebox-01_2023-10-28_11-05-03	01	2023-10-28_11-05-03	20	2	1549.0	2959.5	1540.5	2982.0
bumblebox-01_2023-10-28_11-05-03	01	2023-10-28_11-05-03	20	11	2483.75	1247.5	2512.5	1241.0
bumblebox-01_2023-10-28_11-05-03	01	2023-10-28_11-05-03	21	7	1983.5	2512.25	1961.0	2491.5
bumblebox-01_2023-10-28_11-05-03	01	2023-10-28_11-05-03	21	12	2311.75	1952.75	2302.0	1981.0
bumblebox-01_2023-10-28_11-05-03	01	2023-10-28_11-05-03	21	5	2123.75	1636.0	2153.5	1651.5
bumblebox-01_2023-10-28_11-05-03	01	2023-10-28_11-05-03	21	11	2491.5	1243.5	2520.0	1235.0
bumblebox-01_2023-10-28_11-05-03	01	2023-10-28_11-05-03	21	1	1934.25	1227.75	1954.5	1249.0
bumblebox-01_2023-10-28_11-05-03	01	2023-10-28_11-05-03	21	10	1883.0	838.5	1877.0	810.5
bumblebox-01_2023-10-28_11-05-03	01	2023-10-28_11-05-03	21	8	1925.75	1601.5	1939.5	1612.0
bumblebox-01_2023-10-28_11-05-03	01	2023-10-28_11-05-03	21	9	1524.0	1382.5	1535.5	1351.0
bumblebox-01_2023-10-28_11-05-03	01	2023-10-28_11-05-03	21	2	1549.5	2965.25	1542.0	2986.0
bumblebox-01_2023-10-28_11-05-03	01	2023-10-28_11-05-03	22	7	1973.25	2505.5	1952.5	2483.0
bumblebox-01_2023-10-28_11-05-03	01	2023-10-28_11-05-03	22	12	2304.5	1963.5	2294.0	1992.5
bumblebox-01_2023-10-28_11-05-03	01	2023-10-28_11-05-03	22	5	1957.5	1873.25	1973.0	1872.5
bumblebox-01_2023-10-28_11-05-03	01	2023-10-28_11-05-03	22	9	1553.5	1327.0	1569.0	1298.0
bumblebox-01_2023-10-28_11-05-03	01	2023-10-28_11-05-03	22	1	1953.0	1280.0	1978.0	1301.5
bumblebox-01_2023-10-28_11-05-03	01	2023-10-28_11-05-03	22	11	2492.0	1242.0	2517.5	1227.0
bumblebox-01_2023-10-28_11-05-03	01	2023-10-28_11-05-03	22	10	1902.25	714.25	1908.0	685.5
bumblebox-01_2023-10-28_11-05-03	01	2023-10-28_11-05-03	22	2	1547.75	2960.25	1540.0	2982.0
bumblebox-01_2023-10-28_11-05-03	01	2023-10-28_11-05-03	22	8	1921.5	1601.75	1934.0	1612.5
bumblebox-01_2023-10-28_11-05-03	01	2023-10-28_11-05-03	23	7	1901.25	2531.75	1876.5	2513.5
bumblebox-01_2023-10-28_11-05-03	01	2023-10-28_11-05-03	23	12	2306.5	1959.0	2293.5	1988.0
bumblebox-01_2023-10-28_11-05-03	01	2023-10-28_11-05-03	23	5	2027.75	1898.0	2057.0	1906.0
bumblebox-01_2023-10-28_11-05-03	01	2023-10-28_11-05-03	23	1	1969.75	1261.5	1979.0	1293.0
bumblebox-01_2023-10-28_11-05-03	01	2023-10-28_11-05-03	23	9	1562.75	1228.75	1593.0	1214.0
bumblebox-01_2023-10-28_11-05-03	01	2023-10-28_11-05-03	23	11	2491.25	1233.75	2516.5	1220.5
bumblebox-01_2023-10-28_11-05-03	01	2023-10-28_11-05-03	23	10	2011.0	565.0	2028.5	542.0
bumblebox-01_2023-10-28_11-05-03	01	2023-10-28_11-05-03	23	8	1922.25	1600.25	1935.0	1611.0
bumblebox-01_2023-10-28_11-05-03	01	2023-10-28_11-05-03	24	7	1811.5	2554.0	1788.0	2533.5
bumblebox-01_2023-10-28_11-05-03	01	2023-10-28_11-05-03	24	12	2302.0	1969.25	2295.0	2000.5
bumblebox-01_2023-10-28_11-05-03	01	2023-10-28_11-05-03	24	5	2005.5	1848.0	2033.5	1855.0
bumblebox-01_2023-10-28_11-05-03	01	2023-10-28_11-05-03	24	15	2311.0	1406.0	2332.0	1402.0
bumblebox-01_2023-10-28_11-05-03	01	2023-10-28_11-05-03	24	1	1929.0	1220.0	1919.0	1247.5
bumblebox-01_2023-10-28_11-05-03	01	2023-10-28_11-05-03	24	11	2500.0	1223.75	2525.0	1208.5
bumblebox-01_2023-10-28_11-05-03	01	2023-10-28_11-05-03	24	9	1613.5	1187.75	1644.0	1177.5
bumblebox-01_2023-10-28_11-05-03	01	2023-10-28_11-05-03	24	10	2175.5	455.25	2198.5	437.0
bumblebox-01_2023-10-28_11-05-03	01	2023-10-28_11-05-03	25	7	1812.25	2549.5	1787.0	2531.0
bumblebox-01_2023-10-28_11-05-03	01	2023-10-28_11-05-03	25	12	2283.0	1985.75	2273.0	2015.5
bumblebox-01_2023-10-28_11-05-03	01	2023-10-28_11-05-03	25	5	2000.0	1787.25	2028.0	1772.0
bumblebox-01_2023-10-28_11-05-03	01	2023-10-28_11-05-03	25	15	2443.25	1452.25	2465.5	1461.0
bumblebox-01_2023-10-28_11-05-03	01	2023-10-28_11-05-03	25	1	1930.0	1231.25	1910.5	1254.0
bumblebox-01_2023-10-28_11-05-03	01	2023-10-28_11-05-03	25	11	2511.5	1203.75	2537.0	1190.0
bumblebox-01_2023-10-28_11-05-03	01	2023-10-28_11-05-03	25	10	2188.25	538.25	2217.0	527.0
bumblebox-01_2023-10-28_11-05-03	01	2023-10-28_11-05-03	25	9	1545.75	1178.25	1574.5	1162.5
bumblebox-01_2023-10-28_11-05-03	01	2023-10-28_11-05-03	26	7	1815.0	2548.0	1787.5	2533.0
bumblebox-01_2023-10-28_11-05-03	01	2023-10-28_11-05-03	26	12	2291.0	1992.0	2280.5	2022.0
bumblebox-01_2023-10-28_11-05-03	01	2023-10-28_11-05-03	26	5	2013.0	1723.75	2043.5	1711.5
bumblebox-01_2023-10-28_11-05-03	01	2023-10-28_11-05-03	26	1	1927.75	1251.5	1902.5	1269.0
bumblebox-01_2023-10-28_11-05-03	01	2023-10-28_11-05-03	26	11	2510.5	1183.0	2533.0	1166.5
bumblebox-01_2023-10-28_11-05-03	01	2023-10-28_11-05-03	26	9	1610.0	1137.25	1636.5	1124.5
bumblebox-01_2023-10-28_11-05-03	01	2023-10-28_11-05-03	26	10	2175.25	479.75	2194.5	456.5
bumblebox-01_2023-10-28_11-05-03	01	2023-10-28_11-05-03	26	3	2493.75	1698.75	2489.0	1679.5
bumblebox-01_2023-10-28_11-05-03	01	2023-10-28_11-05-03	27	7	1806.5	2550.5	1778.5	2535.5
bumblebox-01_2023-10-28_11-05-03	01	2023-10-28_11-05-03	27	12	2256.75	1984.75	2239.5	2012.0
bumblebox-01_2023-10-28_11-05-03	01	2023-10-28_11-05-03	27	5	2035.75	1773.25	2064.5	1758.5
bumblebox-01_2023-10-28_11-05-03	01	2023-10-28_11-05-03	27	3	2449.75	1675.75	2435.0	1653.5
bumblebox-01_2023-10-28_11-05-03	01	2023-10-28_11-05-03	27	15	2546.25	1557.25	2563.0	1576.0
bumblebox-01_2023-10-28_11-05-03	01	2023-10-28_11-05-03	27	1	1909.75	1264.25	1887.0	1284.0
bumblebox-01_2023-10-28_11-05-03	01	2023-10-28_11-05-03	27	9	1549.75	1228.75	1548.5	1209.5
bumblebox-01_2023-10-28_11-05-03	01	2023-10-28_11-05-03	27	11	2496.5	1171.5	2518.5	1154.0
bumblebox-01_2023-10-28_11-05-03	01	2023-10-28_11-05-03	27	10	2168.75	425.0	2186.5	401.5
bumblebox-01_2023-10-28_11-05-03	01	2023-10-28_11-05-03	28	7	1796.25	2554.0	1772.5	2534.5
bumblebox-01_2023-10-28_11-05-03	01	2023-10-28_11-05-03	28	12	2268.5	1965.75	2265.5	1997.5
bumblebox-01_2023-10-28_11-05-03	01	2023-10-28_11-05-03	28	3	2433.0	1705.75	2417.0	1689.5
bumblebox-01_2023-10-28_11-05-03	01	2023-10-28_11-05-03	28	5	2157.75	1677.25	2187.0	1675.0
bumblebox-01_2023-10-28_11-05-03	01	2023-10-28_11-05-03	28	9	1543.5	1318.0	1531.0	1300.0
bumblebox-01_2023-10-28_11-05-03	01	2023-10-28_11-05-03	28	1	1904.25	1252.0	1893.5	1276.0
bumblebox-01_2023-10-28_11-05-03	01	2023-10-28_11-05-03	28	11	2502.75	1142.25	2521.0	1120.5
bumblebox-01_2023-10-28_11-05-03	01	2023-10-28_11-05-03	28	8	1916.5	1602.5	1934.5	1610.5
bumblebox-01_2023-10-28_11-05-03	01	2023-10-28_11-05-03	28	15	2564.25	1598.5	2579.0	1621.5
bumblebox-01_2023-10-28_11-05-03	01	2023-10-28_11-05-03	29	7	1818.5	2517.5	1804.5	2489.0
bumblebox-01_2023-10-28_11-05-03	01	2023-10-28_11-05-03	29	12	2265.75	1968.0	2262.5	1999.0
bumblebox-01_2023-10-28_11-05-03	01	2023-10-28_11-05-03	29	3	2463.0	1685.5	2456.5	1660.0
bumblebox-01_2023-10-28_11-05-03	01	2023-10-28_11-05-03	29	5	2184.5	1651.75	2214.0	1665.5
bumblebox-01_2023-10-28_11-05-03	01	2023-10-28_11-05-03	29	9	1491.25	1290.25	1484.5	1277.5
bumblebox-01_2023-10-28_11-05-03	01	2023-10-28_11-05-03	29	1	1949.75	1252.0	1959.5	1282.5
bumblebox-01_2023-10-28_11-05-03	01	2023-10-28_11-05-03	29	11	2535.25	1135.5	2557.5	1120.0
bumblebox-01_2023-10-28_11-05-03	01	2023-10-28_11-05-03	29	10	2165.0	330.25	2174.0	307.5
bumblebox-01_2023-10-28_11-05-03	01	2023-10-28_11-05-03	30	7	1876.5	2462.25	1873.5	2431.0
bumblebox-01_2023-10-28_11-05-03	01	2023-10-28_11-05-03	30	12	2267.25	1976.75	2263.5	2008.0
bumblebox-01_2023-10-28_11-05-03	01	2023-10-28_11-05-03	30	5	2072.5	1736.5	2088.5	1766.0
bumblebox-01_2023-10-28_11-05-03	01	2023-10-28_11-05-03	30	1	1998.75	1340.5	2013.5	1370.0
bumblebox-01_2023-10-28_11-05-03	01	2023-10-28_11-05-03	30	11	2554.25	1134.5	2581.5	1124.5
bumblebox-01_2023-10-28_11-05-03	01	2023-10-28_11-05-03	30	10	2121.5	337.0	2116.5	310.5
bumblebox-01_2023-10-28_11-05-03	01	2023-10-28_11-05-03	30	2	1720.0	2882.0	1729.5	2851.5
bumblebox-01_2023-10-28_11-05-03	01	2023-10-28_11-05-03	30	8	1912.0	1603.0	1929.5	1612.0
bumblebox-01_2023-10-28_11-05-03	01	2023-10-28_11-05-03	31	7	1947.25	2398.5	1950.0	2368.0
bumblebox-01_2023-10-28_11-05-03	01	2023-10-28_11-05-03	31	12	2300.0	1982.75	2310.5	2008.0
bumblebox-01_2023-10-28_11-05-03	01	2023-10-28_11-05-03	31	5	2035.5	1930.5	2052.0	1951.0
bumblebox-01_2023-10-28_11-05-03	01	2023-10-28_11-05-03	31	3	2500.0	1634.0	2499.5	1602.0
bumblebox-01_2023-10-28_11-05-03	01	2023-10-28_11-05-03	31	1	2017.0	1336.75	2029.5	1366.0
bumblebox-01_2023-10-28_11-05-03	01	2023-10-28_11-05-03	31	11	2546.25	1117.5	2573.0	1109.5
bumblebox-01_2023-10-28_11-05-03	01	2023-10-28_11-05-03	31	10	1947.0	474.75	1917.5	471.0
bumblebox-01_2023-10-28_11-05-03	01	2023-10-28_11-05-03	31	2	1712.5	2880.25	1700.0	2851.0
bumblebox-01_2023-10-28_11-05-03	01	2023-10-28_11-05-03	32	7	1923.5	2307.0	1922.5	2276.0
bumblebox-01_2023-10-28_11-05-03	01	2023-10-28_11-05-03	32	12	2306.5	1974.5	2312.5	1999.5
bumblebox-01_2023-10-28_11-05-03	01	2023-10-28_11-05-03	32	1	2003.75	1356.25	2018.5	1381.0
bumblebox-01_2023-10-28_11-05-03	01	2023-10-28_11-05-03	32	11	2546.5	1112.75	2573.0	1103.5
bumblebox-01_2023-10-28_11-05-03	01	2023-10-28_11-05-03	32	10	1768.0	576.5	1738.0	581.5
bumblebox-01_2023-10-28_11-05-03	01	2023-10-28_11-05-03	32	2	1665.5	2809.5	1647.0	2790.5
bumblebox-01_2023-10-28_11-05-03	01	2023-10-28_11-05-03	33	7	1908.25	2194.25	1905.5	2164.0
bumblebox-01_2023-10-28_11-05-03	01	2023-10-28_11-05-03	33	12	2315.0	1965.5	2313.5	1993.5
bumblebox-01_2023-10-28_11-05-03	01	2023-10-28_11-05-03	33	1	2016.25	1341.5	2025.5	1370.5
bumblebox-01_2023-10-28_11-05-03	01	2023-10-28_11-05-03	33	11	2546.75	1113.5	2572.5	1104.0
bumblebox-01_2023-10-28_11-05-03	01	2023-10-28_11-05-03	33	10	1671.0	737.25	1648.5	758.5
bumblebox-01_2023-10-28_11-05-03	01	2023-10-28_11-05-03	33	2	1661.0	2771.5	1653.5	2755.5
bumblebox-01_2023-10-28_11-05-03	01	2023-10-28_11-05-03	34	7	1795.75	2057.75	1784.5	2030.0
bumblebox-01_2023-10-28_11-05-03	01	2023-10-28_11-05-03	34	12	2306.75	1959.25	2301.0	1991.0
bumblebox-01_2023-10-28_11-05-03	01	2023-10-28_11-05-03	34	1	2032.25	1370.75	2036.0	1399.5
bumblebox-01_2023-10-28_11-05-03	01	2023-10-28_11-05-03	34	11	2547.5	1113.25	2574.0	1104.0
bumblebox-01_2023-10-28_11-05-03	01	2023-10-28_11-05-03	34	6	1660.0	1079.0	1659.0	1091.5
bumblebox-01_2023-10-28_11-05-03	01	2023-10-28_11-05-03	34	10	1688.75	945.0	1675.5	973.0
bumblebox-01_2023-10-28_11-05-03	01	2023-10-28_11-05-03	34	2	1663.25	2759.5	1650.5	2741.5
bumblebox-01_2023-10-28_11-05-03	01	2023-10-28_11-05-03	35	12	2295.0	1979.5	2287.5	2010.5
bumblebox-01_2023-10-28_11-05-03	01	2023-10-28_11-05-03	35	7	1779.5	1947.25	1781.5	1916.5
bumblebox-01_2023-10-28_11-05-03	01	2023-10-28_11-05-03	35	1	2091.75	1360.75	2085.0	1392.0
bumblebox-01_2023-10-28_11-05-03	01	2023-10-28_11-05-03	35	6	1656.75	1181.0	1662.0	1209.0
bumblebox-01_2023-10-28_11-05-03	01	2023-10-28_11-05-03	35	11	2548.25	1112.75	2574.0	1103.5
bumblebox-01_2023-10-28_11-05-03	01	2023-10-28_11-05-03	35	2	1674.5	2750.75	1682.0	2733.5
bumblebox-01_2023-10-28_11-05-03	01	2023-10-28_11-05-03	36	2	1686.5	2742.25	1687.5	2727.5
bumblebox-01_2023-10-28_11-05-03	01	2023-10-28_11-05-03	36	12	2285.75	1981.75	2275.5	2012.0
bumblebox-01_2023-10-28_11-05-03	01	2023-10-28_11-05-03	36	7	1790.75	1866.5	1793.0	1835.5
bumblebox-01_2023-10-28_11-05-03	01	2023-10-28_11-05-03	36	1	2115.0	1383.5	2105.0	1413.5
bumblebox-01_2023-10-28_11-05-03	01	2023-10-28_11-05-03	36	6	1698.25	1165.5	1706.0	1189.5
bumblebox-01_2023-10-28_11-05-03	01	2023-10-28_11-05-03	36	11	2549.5	1112.0	2576.0	1102.0
bumblebox-01_2023-10-28_11-05-03	01	2023-10-28_11-05-03	36	8	1921.75	1595.75	1940.0	1603.5
bumblebox-01_2023-10-28_11-05-03	01	2023-10-28_11-05-03	37	12	2276.75	1997.0	2268.5	2027.5
bumblebox-01_2023-10-28_11-05-03	01	2023-10-28_11-05-03	37	7	1787.5	1816.0	1788.0	1784.5
bumblebox-01_2023-10-28_11-05-03	01	2023-10-28_11-05-03	37	1	2132.5	1410.5	2117.0	1438.5
bumblebox-01_2023-10-28_11-05-03	01	2023-10-28_11-05-03	37	6	1720.75	1174.0	1738.5	1195.5
bumblebox-01_2023-10-28_11-05-03	01	2023-10-28_11-05-03	37	11	2542.75	1111.5	2568.5	1101.0
bumblebox-01_2023-10-28_11-05-03	01	2023-10-28_11-05-03	38	12	2273.5	2001.75	2269.0	2032.5
bumblebox-01_2023-10-28_11-05-03	01	2023-10-28_11-05-03	38	7	1810.25	1827.5	1814.0	1796.0
bumblebox-01_2023-10-28_11-05-03	01	2023-10-28_11-05-03	38	1	2141.75	1435.0	2124.0	1461.5
bumblebox-01_2023-10-28_11-05-03	01	2023-10-28_11-05-03	38	9	1493.5	1358.75	1514.5	1339.5
bumblebox-01_2023-10-28_11-05-03	01	2023-10-28_11-05-03	38	6	1706.75	1186.5	1719.0	1213.5
bumblebox-01_2023-10-28_11-05-03	01	2023-10-28_11-05-03	38	11	2543.25	1107.5	2568.5	1096.5
bumblebox-01_2023-10-28_11-05-03	01	2023-10-28_11-05-03	38	2	1693.25	2738.75	1688.5	2727.0
bumblebox-01_2023-10-28_11-05-03	01	2023-10-28_11-05-03	38	10	1550.25	1238.25	1546.5	1267.5
bumblebox-01_2023-10-28_11-05-03	01	2023-10-28_11-05-03	39	12	2272.75	2004.25	2268.0	2034.5
bumblebox-01_2023-10-28_11-05-03	01	2023-10-28_11-05-03	39	4	1959.5	1881.5	1977.0	1887.5
bumblebox-01_2023-10-28_11-05-03	01	2023-10-28_11-05-03	39	7	1797.25	1797.25	1800.5	1765.5
bumblebox-01_2023-10-28_11-05-03	01	2023-10-28_11-05-03	39	1	2151.75	1443.25	2142.0	1469.5
bumblebox-01_2023-10-28_11-05-03	01	2023-10-28_11-05-03	39	9	1542.5	1395.75	1571.5	1394.5
bumblebox-01_2023-10-28_11-05-03	01	2023-10-28_11-05-03	39	6	1731.75	1263.25	1735.0	1295.5
bumblebox-01_2023-10-28_11-05-03	01	2023-10-28_11-05-03	39	11	2542.5	1106.75	2568.0	1096.0
bumblebox-01_2023-10-28_11-05-03	01	2023-10-28_11-05-03	39	8	1912.0	1594.25	1929.0	1602.0
bumblebox-01_2023-10-28_11-05-03	01	2023-10-28_11-05-03	39	10	1533.25	1279.0	1534.0	1309.0
bumblebox-01_2023-10-28_11-05-03	01	2023-10-28_11-05-03	40	12	2272.25	2003.5	2266.0	2034.0
bumblebox-01_2023-10-28_11-05-03	01	2023-10-28_11-05-03	40	4	1968.25	1880.0	1988.0	1885.0
bumblebox-01_2023-10-28_11-05-03	01	2023-10-28_11-05-03	40	7	1743.0	1704.25	1741.0	1674.0
bumblebox-01_2023-10-28_11-05-03	01	2023-10-28_11-05-03	40	1	2172.5	1408.25	2190.0	1433.0
bumblebox-01_2023-10-28_11-05-03	01	2023-10-28_11-05-03	40	9	1513.75	1400.25	1540.5	1416.0
bumblebox-01_2023-10-28_11-05-03	01	2023-10-28_11-05-03	40	6	1742.25	1300.25	1734.0	1332.5
bumblebox-01_2023-10-28_11-05-03	01	2023-10-28_11-05-03	40	11	2544.0	1107.0	2569.0	1096.0
bumblebox-01_2023-10-28_11-05-03	01	2023-10-28_11-05-03	40	2	1668.25	2738.5	1658.0	2727.0
bumblebox-01_2023-10-28_11-05-03	01	2023-10-28_11-05-03	40	8	1921.0	1589.0	1939.0	1597.0
bumblebox-01_2023-10-28_11-05-03	01	2023-10-28_11-05-03	41	12	2284.0	1999.5	2276.0	2030.5
bumblebox-01_2023-10-28_11-05-03	01	2023-10-28_11-05-03	41	4	1981.0	1888.5	2001.0	1905.0
bumblebox-01_2023-10-28_11-05-03	01	2023-10-28_11-05-03	41	7	1705.25	1662.0	1703.0	1631.5
bumblebox-01_2023-10-28_11-05-03	01	2023-10-28_11-05-03	41	9	1542.25	1432.25	1571.0	1446.0
bumblebox-01_2023-10-28_11-05-03	01	2023-10-28_11-05-03	41	1	2228.75	1410.75	2255.0	1430.0
bumblebox-01_2023-10-28_11-05-03	01	2023-10-28_11-05-03	41	6	1727.75	1310.0	1732.0	1343.5
bumblebox-01_2023-10-28_11-05-03	01	2023-10-28_11-05-03	41	10	1487.5	1288.75	1486.5	1318.5
bumblebox-01_2023-10-28_11-05-03	01	2023-10-28_11-05-03	41	11	2543.5	1106.75	2569.0	1096.0
bumblebox-01_2023-10-28_11-05-03	01	2023-10-28_11-05-03	42	12	2269.25	1993.75	2255.5	2023.0
bumblebox-01_2023-10-28_11-05-03	01	2023-10-28_11-05-03	42	7	1607.0	1719.0	1585.5	1699.0
bumblebox-01_2023-10-28_11-05-03	01	2023-10-28_11-05-03	42	9	1522.75	1509.75	1543.5	1535.5
bumblebox-01_2023-10-28_11-05-03	01	2023-10-28_11-05-03	42	1	2250.25	1421.0	2276.0	1429.0
bumblebox-01_2023-10-28_11-05-03	01	2023-10-28_11-05-03	42	6	1722.5	1297.5	1742.5	1323.5
bumblebox-01_2023-10-28_11-05-03	01	2023-10-28_11-05-03	42	11	2544.0	1106.5	2569.5	1095.0
bumblebox-01_2023-10-28_11-05-03	01	2023-10-28_11-05-03	42	8	1925.5	1591.25	1941.5	1601.5
bumblebox-01_2023-10-28_11-05-03	01	2023-10-28_11-05-03	43	12	2269.0	1992.25	2263.0	2023.0
bumblebox-01_2023-10-28_11-05-03	01	2023-10-28_11-05-03	43	9	1540.75	1529.5	1559.5	1556.0
bumblebox-01_2023-10-28_11-05-03	01	2023-10-28_11-05-03	43	1	2280.0	1423.5	2309.5	1423.0
bumblebox-01_2023-10-28_11-05-03	01	2023-10-28_11-05-03	43	6	1719.0	1304.75	1729.5	1335.5
bumblebox-01_2023-10-28_11-05-03	01	2023-10-28_11-05-03	43	7	1565.5	1897.75	1539.5	1903.0
bumblebox-01_2023-10-28_11-05-03	01	2023-10-28_11-05-03	43	8	1992.25	1598.25	2007.0	1599.5
bumblebox-01_2023-10-28_11-05-03	01	2023-10-28_11-05-03	43	11	2544.0	1106.25	2569.5	1095.0
bumblebox-01_2023-10-28_11-05-03	01	2023-10-28_11-05-03	44	7	1500.25	2018.0	1476.0	2030.5
bumblebox-01_2023-10-28_11-05-03	01	2023-10-28_11-05-03	44	12	2268.5	2001.5	2264.0	2032.5
bumblebox-01_2023-10-28_11-05-03	01	2023-10-28_11-05-03	44	9	1605.75	1583.75	1624.5	1604.5
bumblebox-01_2023-10-28_11-05-03	01	2023-10-28_11-05-03	44	1	2357.75	1383.0	2381.0	1405.5
bumblebox-01_2023-10-28_11-05-03	01	2023-10-28_11-05-03	44	6	1708.5	1265.5	1708.5	1298.5
bumblebox-01_2023-10-28_11-05-03	01	2023-10-28_11-05-03	44	11	2544.25	1106.75	2569.0	1095.5
bumblebox-01_2023-10-28_11-05-03	01	2023-10-28_11-05-03	44	5	1936.5	2128.0	1928.5	2147.0
bumblebox-01_2023-10-28_11-05-03	01	2023-10-28_11-05-03	44	10	1458.0	1454.5	1462.0	1483.5
bumblebox-01_2023-10-28_11-05-03	01	2023-10-28_11-05-03	45	5	1959.5	2099.5	1930.5	2087.5
bumblebox-01_2023-10-28_11-05-03	01	2023-10-28_11-05-03	45	7	1580.25	2077.25	1571.5	2103.0
bumblebox-01_2023-10-28_11-05-03	01	2023-10-28_11-05-03	45	12	2275.0	2004.0	2270.0	2034.5
bumblebox-01_2023-10-28_11-05-03	01	2023-10-28_11-05-03	45	3	2509.0	1735.25	2517.5	1754.0
bumblebox-01_2023-10-28_11-05-03	01	2023-10-28_11-05-03	45	9	1641.5	1649.25	1659.5	1657.5
bumblebox-01_2023-10-28_11-05-03	01	2023-10-28_11-05-03	45	10	1467.25	1525.5	1477.5	1554.5
bumblebox-01_2023-10-28_11-05-03	01	2023-10-28_11-05-03	45	1	2358.25	1401.5	2369.0	1425.5
bumblebox-01_2023-10-28_11-05-03	01	2023-10-28_11-05-03	45	6	1716.75	1284.5	1719.5	1317.5
bumblebox-01_2023-10-28_11-05-03	01	2023-10-28_11-05-03	45	11	2545.25	1106.5	2571.0	1095.0
bumblebox-01_2023-10-28_11-05-03	01	2023-10-28_11-05-03	46	7	1688.25	2090.75	1695.0	2118.5
bumblebox-01_2023-10-28_11-05-03	01	2023-10-28_11-05-03	46	12	2276.25	1988.5	2258.0	2015.5
bumblebox-01_2023-10-28_11-05-03	01	2023-10-28_11-05-03	46	3	2494.75	1789.75	2497.5	1814.0
bumblebox-01_2023-10-28_11-05-03	01	2023-10-28_11-05-03	46	10	1491.0	1580.5	1506.5	1607.5
bumblebox-01_2023-10-28_11-05-03	01	2023-10-28_11-05-03	46	1	2322.0	1475.25	2322.5	1501.0
bumblebox-01_2023-10-28_11-05-03	01	2023-10-28_11-05-03	46	6	1715.75	1272.75	1726.0	1304.5
bumblebox-01_2023-10-28_11-05-03	01	2023-10-28_11-05-03	46	11	2545.0	1106.25	2570.0	1095.5
bumblebox-01_2023-10-28_11-05-03	01	2023-10-28_11-05-03	46	2	1705.5	2744.75	1704.5	2730.5
bumblebox-01_2023-10-28_11-05-03	01	2023-10-28_11-05-03	46	8	1991.5	1595.25	2005.0	1601.5
bumblebox-01_2023-10-28_11-05-03	01	2023-10-28_11-05-03	47	2	1714.25	2741.75	1713.5	2716.5
bumblebox-01_2023-10-28_11-05-03	01	2023-10-28_11-05-03	47	7	1822.25	2131.75	1835.0	2159.0
bumblebox-01_2023-10-28_11-05-03	01	2023-10-28_11-05-03	47	12	2204.25	1986.0	2178.0	2001.5
bumblebox-01_2023-10-28_11-05-03	01	2023-10-28_11-05-03	47	3	2490.75	1810.25	2491.5	1835.0
bumblebox-01_2023-10-28_11-05-03	01	2023-10-28_11-05-03	47	1	2309.75	1614.5	2312.5	1647.5
bumblebox-01_2023-10-28_11-05-03	01	2023-10-28_11-05-03	47	6	1719.5	1270.0	1734.0	1299.0
bumblebox-01_2023-10-28_11-05-03	01	2023-10-28_11-05-03	47	11	2545.5	1106.5	2571.0	1095.5
bumblebox-01_2023-10-28_11-05-03	01	2023-10-28_11-05-03	48	7	1886.0	2242.75	1892.5	2270.0
bumblebox-01_2023-10-28_11-05-03	01	2023-10-28_11-05-03	48	12	2195.75	2001.5	2175.0	2023.0
bumblebox-01_2023-10-28_11-05-03	01	2023-10-28_11-05-03	48	1	2391.5	1721.0	2403.5	1752.5
bumblebox-01_2023-10-28_11-05-03	01	2023-10-28_11-05-03	48	10	1556.25	1644.25	1582.0	1660.5
bumblebox-01_2023-10-28_11-05-03	01	2023-10-28_11-05-03	48	6	1726.5	1293.75	1737.0	1325.5
bumblebox-01_2023-10-28_11-05-03	01	2023-10-28_11-05-03	48	11	2545.5	1106.5	2570.5	1095.5
bumblebox-01_2023-10-28_11-05-03	01	2023-10-28_11-05-03	48	2	1707.75	2705.0	1713.0	2675.5
bumblebox-01_2023-10-28_11-05-03	01	2023-10-28_11-05-03	49	7	1930.0	2257.75	1938.5	2284.0
bumblebox-01_2023-10-28_11-05-03	01	2023-10-28_11-05-03	49	12	2182.25	1962.25	2174.5	1991.5
bumblebox-01_2023-10-28_11-05-03	01	2023-10-28_11-05-03	49	1	2380.25	1741.5	2383.5	1774.5
bumblebox-01_2023-10-28_11-05-03	01	2023-10-28_11-05-03	49	6	1718.75	1256.75	1724.0	1289.5
bumblebox-01_2023-10-28_11-05-03	01	2023-10-28_11-05-03	49	11	2545.75	1106.5	2570.5	1095.0
bumblebox-01_2023-10-28_11-05-03	01	2023-10-28_11-05-03	49	2	1738.75	2601.0	1753.5	2574.5
bumblebox-01_2023-10-28_11-05-03	01	2023-10-28_11-05-03	49	5	1906.0	1797.0	1918.5	1768.0
bumblebox-01_2023-10-28_11-05-03	01	2023-10-28_11-05-03	49	9	1623.25	1618.5	1648.0	1631.5
bumblebox-01_2023-10-28_11-05-03	01	2023-10-28_11-05-03	49	8	1956.25	1584.0	1966.5	1597.5
bumblebox-01_2023-10-28_11-05-03	01	2023-10-28_11-05-03	50	7	1992.0	2252.5	2002.5	2277.0
bumblebox-01_2023-10-28_11-05-03	01	2023-10-28_11-05-03	50	12	2150.0	1955.25	2152.5	1987.0
bumblebox-01_2023-10-28_11-05-03	01	2023-10-28_11-05-03	50	1	2395.75	1683.25	2385.5	1706.5
bumblebox-01_2023-10-28_11-05-03	01	2023-10-28_11-05-03	50	9	1605.25	1581.5	1628.5	1601.0
bumblebox-01_2023-10-28_11-05-03	01	2023-10-28_11-05-03	50	8	1949.0	1578.75	1955.0	1595.0
bumblebox-01_2023-10-28_11-05-03	01	2023-10-28_11-05-03	50	6	1758.5	1254.5	1754.0	1287.0
bumblebox-01_2023-10-28_11-05-03	01	2023-10-28_11-05-03	50	11	2545.75	1106.75	2571.0	1095.5
bumblebox-01_2023-10-28_11-05-03	01	2023-10-28_11-05-03	50	2	1895.75	2489.0	1914.0	2463.5
bumblebox-01_2023-10-28_11-05-03	01	2023-10-28_11-05-03	50	10	1636.5	1666.0	1667.0	1665.0
bumblebox-01_2023-10-28_11-05-03	01	2023-10-28_11-05-03	51	7	2017.75	2255.75	2022.0	2281.0
bumblebox-01_2023-10-28_11-05-03	01	2023-10-28_11-05-03	51	12	2157.5	1967.5	2151.5	1997.0
bumblebox-01_2023-10-28_11-05-03	01	2023-10-28_11-05-03	51	1	2305.5	1679.0	2277.0	1687.5
bumblebox-01_2023-10-28_11-05-03	01	2023-10-28_11-05-03	51	6	1777.25	1268.25	1771.0	1300.5
bumblebox-01_2023-10-28_11-05-03	01	2023-10-28_11-05-03	51	11	2546.25	1106.25	2571.5	1094.5
bumblebox-01_2023-10-28_11-05-03	01	2023-10-28_11-05-03	51	2	1876.25	2473.0	1878.0	2444.5
