## Supplementary material for "The BumbleBox: An open-source platform for quantifying behavior in bumblebee colonies": Sample BumbleBox Data Output: bumblebox-01_2023-10-28_11-45-02_averages.csv

filename	ID	average distance from center	average speed	frames tracked in video
bumblebox-01_2023-10-28_11-45-02	0	486.0	79.0	11
bumblebox-01_2023-10-28_11-45-02	1	132.0	37.0	8
bumblebox-01_2023-10-28_11-45-02	2	1105.0	33.0	52
bumblebox-01_2023-10-28_11-45-02	4	425.0		1
bumblebox-01_2023-10-28_11-45-02	5	438.0	48.0	22
bumblebox-01_2023-10-28_11-45-02	6	303.0	67.0	38
bumblebox-01_2023-10-28_11-45-02	7	548.0	36.0	3
bumblebox-01_2023-10-28_11-45-02	8	472.0	19.0	47
bumblebox-01_2023-10-28_11-45-02	9	571.0	51.0	20
bumblebox-01_2023-10-28_11-45-02	10	209.0	66.0	37
bumblebox-01_2023-10-28_11-45-02	11	940.0	3.0	52
bumblebox-01_2023-10-28_11-45-02	12	393.0	18.0	52
bumblebox-01_2023-10-28_11-45-02	15	911.0	1.0	43
