## Supplementary material for "The BumbleBox: An open-source platform for quantifying behavior in bumblebee colonies": Sample BumbleBox Data Output: bumblebox-01_2023-10-28_11-45-02_contacts.csv

	frame	ID	2	5	6	8	9	10	11	12	15	1	0	7	4
0	0	2		0.0	0.0	0.0	0.0	0.0	0.0	0.0	0.0
1	0	5	0.0		0.0	0.0	0.0	0.0	0.0	0.0	0.0
2	0	6	0.0	0.0		0.0	0.0	0.0	0.0	0.0	0.0
3	0	8	0.0	0.0	0.0		0.0	0.0	0.0	0.0	0.0
4	0	9	0.0	0.0	0.0	0.0		0.0	0.0	0.0	0.0
5	0	10	0.0	0.0	0.0	0.0	0.0		0.0	0.0	0.0
6	0	11	0.0	0.0	0.0	0.0	0.0	0.0		0.0	0.0
7	0	12	0.0	0.0	0.0	0.0	0.0	0.0	0.0		0.0
8	0	15	0.0	0.0	0.0	0.0	0.0	0.0	0.0	0.0
9	1	2		0.0	0.0	0.0	0.0	0.0	0.0	0.0
10	1	5	0.0		0.0	0.0	0.0	0.0	0.0	0.0
11	1	6	0.0	0.0		0.0	0.0	0.0	0.0	0.0
12	1	8	0.0	0.0	0.0		0.0	0.0	0.0	0.0
13	1	9	0.0	0.0	0.0	0.0		0.0	0.0	0.0
14	1	10	0.0	0.0	0.0	0.0	0.0		0.0	0.0
15	1	11	0.0	0.0	0.0	0.0	0.0	0.0		0.0
16	1	12	0.0	0.0	0.0	0.0	0.0	0.0	0.0
17	2	2		0.0		0.0	0.0	0.0	0.0	0.0	0.0
18	2	5	0.0			0.0	0.0	0.0	0.0	0.0	0.0
19	2	8	0.0	0.0			0.0	0.0	0.0	0.0	0.0
20	2	9	0.0	0.0		0.0		0.0	0.0	0.0	0.0
21	2	10	0.0	0.0		0.0	0.0		0.0	0.0	0.0
22	2	11	0.0	0.0		0.0	0.0	0.0		0.0	0.0
23	2	12	0.0	0.0		0.0	0.0	0.0	0.0		0.0
24	2	15	0.0	0.0		0.0	0.0	0.0	0.0	0.0
25	3	2		0.0	0.0	0.0	0.0	0.0	0.0	0.0	0.0
26	3	5	0.0		0.0	0.0	0.0	0.0	0.0	0.0	0.0
27	3	6	0.0	0.0		0.0	0.0	0.0	0.0	0.0	0.0
28	3	8	0.0	0.0	0.0		0.0	0.0	0.0	0.0	0.0
29	3	9	0.0	0.0	0.0	0.0		0.0	0.0	0.0	0.0
30	3	10	0.0	0.0	0.0	0.0	0.0		0.0	0.0	0.0
31	3	11	0.0	0.0	0.0	0.0	0.0	0.0		0.0	0.0
32	3	12	0.0	0.0	0.0	0.0	0.0	0.0	0.0		0.0
33	3	15	0.0	0.0	0.0	0.0	0.0	0.0	0.0	0.0
34	4	2		0.0	0.0	0.0	0.0	0.0	0.0	0.0	0.0
35	4	5	0.0		0.0	0.0	0.0	0.0	0.0	0.0	0.0
36	4	6	0.0	0.0		0.0	0.0	0.0	0.0	0.0	0.0
37	4	8	0.0	0.0	0.0		0.0	0.0	0.0	0.0	0.0
38	4	9	0.0	0.0	0.0	0.0		0.0	0.0	0.0	0.0
39	4	10	0.0	0.0	0.0	0.0	0.0		0.0	0.0	0.0
40	4	11	0.0	0.0	0.0	0.0	0.0	0.0		0.0	0.0
41	4	12	0.0	0.0	0.0	0.0	0.0	0.0	0.0		0.0
42	4	15	0.0	0.0	0.0	0.0	0.0	0.0	0.0	0.0
43	5	2		0.0	0.0	0.0		0.0	0.0	0.0	0.0
44	5	5	0.0		0.0	0.0		0.0	0.0	0.0	0.0
45	5	6	0.0	0.0		0.0		0.0	0.0	0.0	0.0
46	5	8	0.0	0.0	0.0			0.0	0.0	0.0	0.0
47	5	10	0.0	0.0	0.0	0.0			0.0	0.0	0.0
48	5	11	0.0	0.0	0.0	0.0		0.0		0.0	0.0
49	5	12	0.0	0.0	0.0	0.0		0.0	0.0		0.0
50	5	15	0.0	0.0	0.0	0.0		0.0	0.0	0.0
51	6	2		0.0	0.0	0.0		0.0	0.0	0.0	0.0
52	6	5	0.0		1.0	0.0		0.0	0.0	0.0	0.0
53	6	6	0.0	1.0		0.0		0.0	0.0	0.0	0.0
54	6	8	0.0	0.0	0.0			0.0	0.0	0.0	0.0
55	6	10	0.0	0.0	0.0	0.0			0.0	0.0	0.0
56	6	11	0.0	0.0	0.0	0.0		0.0		0.0	0.0
57	6	12	0.0	0.0	0.0	0.0		0.0	0.0		0.0
58	6	15	0.0	0.0	0.0	0.0		0.0	0.0	0.0
59	7	2		0.0		0.0		0.0	0.0	0.0	0.0
60	7	5	0.0			0.0		0.0	0.0	0.0	0.0
61	7	8	0.0	0.0				0.0	0.0	0.0	0.0
62	7	10	0.0	0.0		0.0			0.0	0.0	0.0
63	7	11	0.0	0.0		0.0		0.0		0.0	0.0
64	7	12	0.0	0.0		0.0		0.0	0.0		0.0
65	7	15	0.0	0.0		0.0		0.0	0.0	0.0
66	8	2		0.0		0.0		0.0	0.0	0.0	0.0
67	8	5	0.0			0.0		0.0	0.0	0.0	0.0
68	8	8	0.0	0.0				0.0	0.0	0.0	0.0
69	8	10	0.0	0.0		0.0			0.0	0.0	0.0
70	8	11	0.0	0.0		0.0		0.0		0.0	0.0
71	8	12	0.0	0.0		0.0		0.0	0.0		0.0
72	8	15	0.0	0.0		0.0		0.0	0.0	0.0
73	9	2		0.0	0.0	0.0		0.0	0.0	0.0	0.0
74	9	5	0.0		1.0	0.0		0.0	0.0	0.0	0.0
75	9	6	0.0	1.0		0.0		0.0	0.0	0.0	0.0
76	9	8	0.0	0.0	0.0			0.0	0.0	0.0	0.0
77	9	10	0.0	0.0	0.0	0.0			0.0	0.0	0.0
78	9	11	0.0	0.0	0.0	0.0		0.0		0.0	0.0
79	9	12	0.0	0.0	0.0	0.0		0.0	0.0		0.0
80	9	15	0.0	0.0	0.0	0.0		0.0	0.0	0.0
81	10	1	0.0	0.0	0.0	0.0		0.0	0.0	0.0	0.0
82	10	2		0.0	0.0	0.0		0.0	0.0	0.0	0.0	0.0
83	10	5	0.0		1.0	0.0		0.0	0.0	0.0	0.0	0.0
84	10	6	0.0	1.0		0.0		0.0	0.0	0.0	0.0	0.0
85	10	8	0.0	0.0	0.0			0.0	0.0	0.0	0.0	0.0
86	10	10	0.0	0.0	0.0	0.0			0.0	0.0	0.0	0.0
87	10	11	0.0	0.0	0.0	0.0		0.0		0.0	0.0	0.0
88	10	12	0.0	0.0	0.0	0.0		0.0	0.0		0.0	0.0
89	10	15	0.0	0.0	0.0	0.0		0.0	0.0	0.0		0.0
90	11	1	0.0		0.0	0.0		0.0	0.0	0.0	0.0
91	11	2			0.0	0.0		0.0	0.0	0.0	0.0	0.0
92	11	6	0.0			0.0		0.0	0.0	0.0	0.0	0.0
93	11	8	0.0		0.0			0.0	0.0	0.0	0.0	0.0
94	11	10	0.0		0.0	0.0			0.0	0.0	0.0	0.0
95	11	11	0.0		0.0	0.0		0.0		0.0	0.0	0.0
96	11	12	0.0		0.0	0.0		0.0	0.0		0.0	0.0
97	11	15	0.0		0.0	0.0		0.0	0.0	0.0		0.0
98	12	1	0.0	0.0	0.0	0.0		0.0	0.0	0.0
99	12	2		0.0	0.0	0.0		0.0	0.0	0.0		0.0
100	12	5	0.0		0.0	0.0		0.0	0.0	0.0		0.0
101	12	6	0.0	0.0		0.0		0.0	0.0	0.0		0.0
102	12	8	0.0	0.0	0.0			0.0	0.0	0.0		0.0
103	12	10	0.0	0.0	0.0	0.0			0.0	0.0		0.0
104	12	11	0.0	0.0	0.0	0.0		0.0		0.0		0.0
105	12	12	0.0	0.0	0.0	0.0		0.0	0.0			0.0
106	13	1	0.0	0.0	1.0	0.0		0.0	0.0	0.0	0.0
107	13	2		0.0	0.0	0.0		0.0	0.0	0.0	0.0	0.0
108	13	5	0.0		0.0	0.0		0.0	0.0	0.0	0.0	0.0
109	13	6	0.0	0.0		0.0		0.0	0.0	0.0	0.0	1.0
110	13	8	0.0	0.0	0.0			0.0	0.0	0.0	0.0	0.0
111	13	10	0.0	0.0	0.0	0.0			0.0	0.0	0.0	0.0
112	13	11	0.0	0.0	0.0	0.0		0.0		0.0	0.0	0.0
113	13	12	0.0	0.0	0.0	0.0		0.0	0.0		0.0	0.0
114	13	15	0.0	0.0	0.0	0.0		0.0	0.0	0.0		0.0
115	14	1	0.0	0.0	1.0	0.0		0.0	0.0	0.0	0.0
116	14	2		0.0	0.0	0.0		0.0	0.0	0.0	0.0	0.0
117	14	5	0.0		0.0	0.0		0.0	0.0	0.0	0.0	0.0
118	14	6	0.0	0.0		0.0		0.0	0.0	0.0	0.0	1.0
119	14	8	0.0	0.0	0.0			0.0	0.0	0.0	0.0	0.0
120	14	10	0.0	0.0	0.0	0.0			0.0	0.0	0.0	0.0
121	14	11	0.0	0.0	0.0	0.0		0.0		0.0	0.0	0.0
122	14	12	0.0	0.0	0.0	0.0		0.0	0.0		0.0	0.0
123	14	15	0.0	0.0	0.0	0.0		0.0	0.0	0.0		0.0
124	15	1	0.0	0.0	1.0	0.0		0.0	0.0	0.0	0.0
125	15	2		0.0	0.0	0.0		0.0	0.0	0.0	0.0	0.0
126	15	5	0.0		0.0	0.0		0.0	0.0	0.0	0.0	0.0
127	15	6	0.0	0.0		0.0		0.0	0.0	0.0	0.0	1.0
128	15	8	0.0	0.0	0.0			0.0	0.0	0.0	0.0	0.0
129	15	10	0.0	0.0	0.0	0.0			0.0	0.0	0.0	0.0
130	15	11	0.0	0.0	0.0	0.0		0.0		0.0	0.0	0.0
131	15	12	0.0	0.0	0.0	0.0		0.0	0.0		0.0	0.0
132	15	15	0.0	0.0	0.0	0.0		0.0	0.0	0.0		0.0
133	16	1	0.0		0.0	0.0		1.0	0.0	0.0	0.0
134	16	2			0.0	0.0		0.0	0.0	0.0	0.0	0.0
135	16	6	0.0			0.0		0.0	0.0	0.0	0.0	0.0
136	16	8	0.0		0.0			0.0	0.0	0.0	0.0	0.0
137	16	10	0.0		0.0	0.0			0.0	0.0	0.0	1.0
138	16	11	0.0		0.0	0.0		0.0		0.0	0.0	0.0
139	16	12	0.0		0.0	0.0		0.0	0.0		0.0	0.0
140	16	15	0.0		0.0	0.0		0.0	0.0	0.0		0.0
141	17	1	0.0		0.0	0.0		1.0	0.0	0.0	0.0
142	17	2			0.0	0.0		0.0	0.0	0.0	0.0	0.0
143	17	6	0.0			0.0		0.0	0.0	0.0	0.0	0.0
144	17	8	0.0		0.0			0.0	0.0	0.0	0.0	0.0
145	17	10	0.0		0.0	0.0			0.0	0.0	0.0	1.0
146	17	11	0.0		0.0	0.0		0.0		0.0	0.0	0.0
147	17	12	0.0		0.0	0.0		0.0	0.0		0.0	0.0
148	17	15	0.0		0.0	0.0		0.0	0.0	0.0		0.0
149	18	2				0.0		0.0	0.0	0.0	0.0
150	18	8	0.0					0.0	0.0	0.0	0.0
151	18	10	0.0			0.0			0.0	0.0	0.0
152	18	11	0.0			0.0		0.0		0.0	0.0
153	18	12	0.0			0.0		0.0	0.0		0.0
154	18	15	0.0			0.0		0.0	0.0	0.0
155	19	0	0.0		0.0	0.0		0.0	0.0	0.0
156	19	2			0.0	0.0		0.0	0.0	0.0			0.0
157	19	6	0.0			0.0		0.0	0.0	0.0			0.0
158	19	8	0.0		0.0			0.0	0.0	0.0			0.0
159	19	10	0.0		0.0	0.0			0.0	0.0			0.0
160	19	11	0.0		0.0	0.0		0.0		0.0			0.0
161	19	12	0.0		0.0	0.0		0.0	0.0				0.0
162	20	0	0.0		0.0	0.0		0.0	0.0	0.0
163	20	2			0.0	0.0		0.0	0.0	0.0			0.0
164	20	6	0.0			0.0		0.0	0.0	0.0			0.0
165	20	8	0.0		0.0			0.0	0.0	0.0			0.0
166	20	10	0.0		0.0	0.0			0.0	0.0			0.0
167	20	11	0.0		0.0	0.0		0.0		0.0			0.0
168	20	12	0.0		0.0	0.0		0.0	0.0				0.0
169	21	0	0.0		0.0			0.0	0.0	0.0
170	21	2			0.0			0.0	0.0	0.0			0.0
171	21	6	0.0					0.0	0.0	0.0			0.0
172	21	10	0.0		0.0				0.0	0.0			0.0
173	21	11	0.0		0.0			0.0		0.0			0.0
174	21	12	0.0		0.0			0.0	0.0				0.0
175	22	2			0.0	0.0			0.0	0.0	0.0
176	22	6	0.0			0.0			0.0	0.0	0.0
177	22	8	0.0		0.0				0.0	0.0	0.0
178	22	11	0.0		0.0	0.0				0.0	0.0
179	22	12	0.0		0.0	0.0			0.0		0.0
180	22	15	0.0		0.0	0.0			0.0	0.0
181	23	2			0.0	0.0			0.0	0.0	0.0
182	23	6	0.0			0.0			0.0	0.0	0.0
183	23	8	0.0		0.0				0.0	0.0	0.0
184	23	11	0.0		0.0	0.0				0.0	0.0
185	23	12	0.0		0.0	0.0			0.0		0.0
186	23	15	0.0		0.0	0.0			0.0	0.0
187	24	2			0.0				0.0	0.0	0.0
188	24	6	0.0						0.0	0.0	0.0
189	24	11	0.0		0.0					0.0	0.0
190	24	12	0.0		0.0				0.0		0.0
191	24	15	0.0		0.0				0.0	0.0
192	25	2			0.0	0.0			0.0	0.0	0.0
193	25	6	0.0			0.0			0.0	0.0	0.0
194	25	8	0.0		0.0				0.0	0.0	0.0
195	25	11	0.0		0.0	0.0				0.0	0.0
196	25	12	0.0		0.0	0.0			0.0		0.0
197	25	15	0.0		0.0	0.0			0.0	0.0
198	26	2		0.0	0.0	0.0			0.0	0.0
199	26	5	0.0		0.0	0.0			0.0	0.0
200	26	6	0.0	0.0		0.0			0.0	0.0
201	26	8	0.0	0.0	0.0				0.0	0.0
202	26	11	0.0	0.0	0.0	0.0				0.0
203	26	12	0.0	0.0	0.0	0.0			0.0
204	27	2			0.0	0.0			0.0	0.0	0.0
205	27	6	0.0			0.0			0.0	0.0	0.0
206	27	8	0.0		0.0				0.0	0.0	0.0
207	27	11	0.0		0.0	0.0				0.0	0.0
208	27	12	0.0		0.0	0.0			0.0		0.0
209	27	15	0.0		0.0	0.0			0.0	0.0
210	28	2		0.0	0.0	0.0	0.0		0.0	0.0	0.0
211	28	5	0.0		0.0	0.0	0.0		0.0	0.0	0.0
212	28	6	0.0	0.0		0.0	0.0		0.0	0.0	0.0
213	28	8	0.0	0.0	0.0		0.0		0.0	0.0	0.0
214	28	9	0.0	0.0	0.0	0.0			0.0	0.0	0.0
215	28	11	0.0	0.0	0.0	0.0	0.0			0.0	0.0
216	28	12	0.0	0.0	0.0	0.0	0.0		0.0		0.0
217	28	15	0.0	0.0	0.0	0.0	0.0		0.0	0.0
218	29	2		0.0	0.0		0.0		0.0	0.0	0.0
219	29	5	0.0		0.0		0.0		0.0	0.0	0.0
220	29	6	0.0	0.0			0.0		0.0	0.0	0.0
221	29	9	0.0	0.0	0.0				0.0	0.0	0.0
222	29	11	0.0	0.0	0.0		0.0			0.0	0.0
223	29	12	0.0	0.0	0.0		0.0		0.0		0.0
224	29	15	0.0	0.0	0.0		0.0		0.0	0.0
225	30	2		0.0	0.0	0.0	0.0	0.0	0.0	0.0	0.0
226	30	5	0.0		0.0	0.0	0.0	0.0	0.0	0.0	0.0
227	30	6	0.0	0.0		0.0	0.0	0.0	0.0	0.0	0.0
228	30	8	0.0	0.0	0.0		0.0	0.0	0.0	0.0	0.0
229	30	9	0.0	0.0	0.0	0.0		0.0	0.0	0.0	0.0
230	30	10	0.0	0.0	0.0	0.0	0.0		0.0	0.0	0.0
231	30	11	0.0	0.0	0.0	0.0	0.0	0.0		0.0	0.0
232	30	12	0.0	0.0	0.0	0.0	0.0	0.0	0.0		0.0
233	30	15	0.0	0.0	0.0	0.0	0.0	0.0	0.0	0.0
234	31	2		0.0	0.0	0.0	0.0		0.0	0.0	0.0
235	31	5	0.0		0.0	0.0	0.0		0.0	0.0	0.0
236	31	6	0.0	0.0		0.0	0.0		0.0	0.0	0.0
237	31	8	0.0	0.0	0.0		0.0		0.0	0.0	0.0
238	31	9	0.0	0.0	0.0	0.0			0.0	0.0	0.0
239	31	11	0.0	0.0	0.0	0.0	0.0			0.0	0.0
240	31	12	0.0	0.0	0.0	0.0	0.0		0.0		0.0
241	31	15	0.0	0.0	0.0	0.0	0.0		0.0	0.0
242	32	2			0.0	0.0	0.0		0.0	0.0	0.0
243	32	6	0.0			0.0	0.0		0.0	0.0	0.0
244	32	8	0.0		0.0		0.0		0.0	0.0	0.0
245	32	9	0.0		0.0	0.0			0.0	0.0	0.0
246	32	11	0.0		0.0	0.0	0.0			0.0	0.0
247	32	12	0.0		0.0	0.0	0.0		0.0		0.0
248	32	15	0.0		0.0	0.0	0.0		0.0	0.0
249	33	2			0.0	0.0	0.0		0.0	0.0	0.0
250	33	6	0.0			0.0	0.0		0.0	0.0	0.0
251	33	8	0.0		0.0		0.0		0.0	0.0	0.0
252	33	9	0.0		0.0	0.0			0.0	0.0	0.0
253	33	11	0.0		0.0	0.0	0.0			0.0	0.0
254	33	12	0.0		0.0	0.0	0.0		0.0		0.0
255	33	15	0.0		0.0	0.0	0.0		0.0	0.0
256	34	2		0.0	0.0	0.0	0.0		0.0	0.0	0.0
257	34	5	0.0		0.0	0.0	0.0		0.0	0.0	0.0
258	34	6	0.0	0.0		0.0	0.0		0.0	0.0	0.0
259	34	8	0.0	0.0	0.0		0.0		0.0	0.0	0.0
260	34	9	0.0	0.0	0.0	0.0			0.0	0.0	0.0
261	34	11	0.0	0.0	0.0	0.0	0.0			0.0	0.0
262	34	12	0.0	0.0	0.0	0.0	0.0		0.0		0.0
263	34	15	0.0	0.0	0.0	0.0	0.0		0.0	0.0
264	35	2		0.0		0.0	0.0		0.0	0.0	0.0
265	35	5	0.0			0.0	0.0		0.0	0.0	0.0
266	35	8	0.0	0.0			0.0		0.0	0.0	0.0
267	35	9	0.0	0.0		0.0			0.0	0.0	0.0
268	35	11	0.0	0.0		0.0	0.0			0.0	0.0
269	35	12	0.0	0.0		0.0	0.0		0.0		0.0
270	35	15	0.0	0.0		0.0	0.0		0.0	0.0
271	36	2			0.0	0.0	0.0		0.0	0.0
272	36	6	0.0			0.0	0.0		0.0	0.0
273	36	8	0.0		0.0		0.0		0.0	0.0
274	36	9	0.0		0.0	0.0			0.0	0.0
275	36	11	0.0		0.0	0.0	0.0			0.0
276	36	12	0.0		0.0	0.0	0.0		0.0
277	37	2			0.0	0.0	0.0	0.0	0.0	0.0	0.0
278	37	6	0.0			0.0	0.0	0.0	0.0	0.0	0.0
279	37	8	0.0		0.0		0.0	0.0	0.0	0.0	0.0
280	37	9	0.0		0.0	0.0		0.0	0.0	0.0	0.0
281	37	10	0.0		0.0	0.0	0.0		0.0	0.0	0.0
282	37	11	0.0		0.0	0.0	0.0	0.0		0.0	0.0
283	37	12	0.0		0.0	0.0	0.0	0.0	0.0		0.0
284	37	15	0.0		0.0	0.0	0.0	0.0	0.0	0.0
285	38	2			0.0	0.0	0.0	0.0	0.0	0.0	0.0
286	38	6	0.0			0.0	0.0	0.0	0.0	0.0	0.0
287	38	8	0.0		0.0		0.0	0.0	0.0	0.0	0.0
288	38	9	0.0		0.0	0.0		0.0	0.0	0.0	0.0
289	38	10	0.0		0.0	0.0	0.0		0.0	0.0	0.0
290	38	11	0.0		0.0	0.0	0.0	0.0		0.0	0.0
291	38	12	0.0		0.0	0.0	0.0	0.0	0.0		0.0
292	38	15	0.0		0.0	0.0	0.0	0.0	0.0	0.0
293	39	2			0.0	0.0	0.0	0.0	0.0	0.0	0.0
294	39	6	0.0			0.0	0.0	0.0	0.0	0.0	0.0
295	39	8	0.0		0.0		0.0	0.0	0.0	0.0	0.0
296	39	9	0.0		0.0	0.0		0.0	0.0	0.0	0.0
297	39	10	0.0		0.0	0.0	0.0		0.0	0.0	0.0
298	39	11	0.0		0.0	0.0	0.0	0.0		0.0	0.0
299	39	12	0.0		0.0	0.0	0.0	0.0	0.0		0.0
300	39	15	0.0		0.0	0.0	0.0	0.0	0.0	0.0
301	40	2			0.0	0.0	0.0	0.0	0.0	0.0	0.0
302	40	6	0.0			0.0	0.0	0.0	0.0	0.0	0.0
303	40	8	0.0		0.0		0.0	0.0	0.0	0.0	0.0
304	40	9	0.0		0.0	0.0		0.0	0.0	0.0	0.0
305	40	10	0.0		0.0	0.0	0.0		0.0	0.0	0.0
306	40	11	0.0		0.0	0.0	0.0	0.0		0.0	0.0
307	40	12	0.0		0.0	0.0	0.0	0.0	0.0		0.0
308	40	15	0.0		0.0	0.0	0.0	0.0	0.0	0.0
309	41	2			0.0	0.0	0.0	0.0	0.0	0.0	0.0
310	41	6	0.0			0.0	0.0	0.0	0.0	0.0	0.0
311	41	8	0.0		0.0		0.0	0.0	0.0	0.0	0.0
312	41	9	0.0		0.0	0.0		0.0	0.0	0.0	0.0
313	41	10	0.0		0.0	0.0	0.0		0.0	0.0	0.0
314	41	11	0.0		0.0	0.0	0.0	0.0		0.0	0.0
315	41	12	0.0		0.0	0.0	0.0	0.0	0.0		0.0
316	41	15	0.0		0.0	0.0	0.0	0.0	0.0	0.0
317	42	2			0.0	0.0	0.0	0.0	0.0	0.0	0.0
318	42	6	0.0			0.0	0.0	0.0	0.0	0.0	0.0
319	42	8	0.0		0.0		0.0	0.0	0.0	0.0	0.0
320	42	9	0.0		0.0	0.0		0.0	0.0	0.0	0.0
321	42	10	0.0		0.0	0.0	0.0		0.0	0.0	0.0
322	42	11	0.0		0.0	0.0	0.0	0.0		0.0	0.0
323	42	12	0.0		0.0	0.0	0.0	0.0	0.0		0.0
324	42	15	0.0		0.0	0.0	0.0	0.0	0.0	0.0
325	43	2				0.0		0.0	0.0	0.0
326	43	8	0.0					0.0	0.0	0.0
327	43	10	0.0			0.0			0.0	0.0
328	43	11	0.0			0.0		0.0		0.0
329	43	12	0.0			0.0		0.0	0.0
330	44	0	0.0			0.0		0.0	0.0	0.0	0.0
331	44	2				0.0		0.0	0.0	0.0	0.0		0.0
332	44	8	0.0					0.0	0.0	0.0	0.0		0.0
333	44	10	0.0			0.0			0.0	0.0	0.0		0.0
334	44	11	0.0			0.0		0.0		0.0	0.0		0.0
335	44	12	0.0			0.0		0.0	0.0		0.0		0.0
336	44	15	0.0			0.0		0.0	0.0	0.0			0.0
337	45	0	0.0			0.0		0.0	0.0	0.0	0.0
338	45	2				0.0		0.0	0.0	0.0	0.0		0.0
339	45	8	0.0					0.0	0.0	0.0	0.0		0.0
340	45	10	0.0			0.0			0.0	0.0	0.0		0.0
341	45	11	0.0			0.0		0.0		0.0	0.0		0.0
342	45	12	0.0			0.0		0.0	0.0		0.0		0.0
343	45	15	0.0			0.0		0.0	0.0	0.0			0.0
344	46	0	0.0			0.0		0.0	0.0	0.0	0.0
345	46	2				0.0		0.0	0.0	0.0	0.0		0.0
346	46	8	0.0					0.0	0.0	0.0	0.0		0.0
347	46	10	0.0			0.0			0.0	0.0	0.0		0.0
348	46	11	0.0			0.0		0.0		0.0	0.0		0.0
349	46	12	0.0			0.0		0.0	0.0		0.0		0.0
350	46	15	0.0			0.0		0.0	0.0	0.0			0.0
351	47	0	0.0			0.0		0.0	0.0	0.0
352	47	2				0.0		0.0	0.0	0.0			0.0
353	47	8	0.0					0.0	0.0	0.0			0.0
354	47	10	0.0			0.0			0.0	0.0			0.0
355	47	11	0.0			0.0		0.0		0.0			0.0
356	47	12	0.0			0.0		0.0	0.0				0.0
357	48	0	0.0			0.0		0.0	0.0	0.0	0.0
358	48	2				0.0		0.0	0.0	0.0	0.0		0.0
359	48	8	0.0					0.0	0.0	0.0	0.0		0.0
360	48	10	0.0			0.0			0.0	0.0	0.0		0.0
361	48	11	0.0			0.0		0.0		0.0	0.0		0.0
362	48	12	0.0			0.0		0.0	0.0		0.0		0.0
363	48	15	0.0			0.0		0.0	0.0	0.0			0.0
364	49	0	0.0						0.0	0.0	0.0			0.0
365	49	2							0.0	0.0	0.0		0.0	0.0
366	49	7	0.0						0.0	0.0	0.0		0.0
367	49	11	0.0							0.0	0.0		0.0	0.0
368	49	12	0.0						0.0		0.0		0.0	0.0
369	49	15	0.0						0.0	0.0			0.0	0.0
370	50	0	0.0					0.0	0.0	0.0	0.0			0.0
371	50	2						0.0	0.0	0.0	0.0		0.0	0.0
372	50	7	0.0					0.0	0.0	0.0	0.0		0.0
373	50	10	0.0						0.0	1.0	0.0		0.0	0.0
374	50	11	0.0					0.0		0.0	0.0		0.0	0.0
375	50	12	0.0					1.0	0.0		0.0		0.0	0.0
376	50	15	0.0					0.0	0.0	0.0			0.0	0.0
377	51	0	0.0			0.0		0.0	0.0	0.0	0.0			0.0	0.0
378	51	2				0.0		0.0	0.0	0.0	0.0		0.0	0.0	0.0
379	51	4	0.0			0.0		0.0	0.0	0.0	0.0		0.0	0.0
380	51	7	0.0			0.0		0.0	0.0	0.0	0.0		0.0		0.0
381	51	8	0.0					0.0	0.0	0.0	0.0		0.0	0.0	0.0
382	51	10	0.0			0.0			0.0	1.0	0.0		0.0	0.0	0.0
383	51	11	0.0			0.0		0.0		0.0	0.0		0.0	0.0	0.0
384	51	12	0.0			0.0		1.0	0.0		0.0		0.0	0.0	0.0
385	51	15	0.0			0.0		0.0	0.0	0.0			0.0	0.0	0.0
