## Supplementary material for "The BumbleBox: An open-source platform for quantifying behavior in bumblebee colonies": Sample BumbleBox Data Output: bumblebox-01_2023-10-28_11-55-02_raw.csv

filename	colony number	datetime	frame	ID	centroidX	centroidY	frontX	frontY
bumblebox-01_2023-10-28_11-55-02	01	2023-10-28_11-55-02	0	2	2482.0	2513.75	2500.0	2535.0
bumblebox-01_2023-10-28_11-55-02	01	2023-10-28_11-55-02	0	5	2023.5	2381.0	2013.5	2403.0
bumblebox-01_2023-10-28_11-55-02	01	2023-10-28_11-55-02	0	12	2223.5	1986.5	2237.5	2012.0
bumblebox-01_2023-10-28_11-55-02	01	2023-10-28_11-55-02	0	15	1981.25	1930.75	2004.0	1935.0
bumblebox-01_2023-10-28_11-55-02	01	2023-10-28_11-55-02	0	1	2061.75	1598.25	2029.5	1610.0
bumblebox-01_2023-10-28_11-55-02	01	2023-10-28_11-55-02	0	8	1538.5	1518.75	1565.0	1538.5
bumblebox-01_2023-10-28_11-55-02	01	2023-10-28_11-55-02	0	10	2571.75	1264.75	2598.5	1280.0
bumblebox-01_2023-10-28_11-55-02	01	2023-10-28_11-55-02	0	11	2773.0	1703.25	2778.5	1731.5
bumblebox-01_2023-10-28_11-55-02	01	2023-10-28_11-55-02	1	2	2481.25	2525.75	2506.0	2541.5
bumblebox-01_2023-10-28_11-55-02	01	2023-10-28_11-55-02	1	5	2030.75	2390.0	2015.0	2410.0
bumblebox-01_2023-10-28_11-55-02	01	2023-10-28_11-55-02	1	12	2207.25	1997.5	2220.0	2022.5
bumblebox-01_2023-10-28_11-55-02	01	2023-10-28_11-55-02	1	15	1982.75	1931.25	2008.0	1935.0
bumblebox-01_2023-10-28_11-55-02	01	2023-10-28_11-55-02	1	11	2761.75	1738.75	2758.5	1767.5
bumblebox-01_2023-10-28_11-55-02	01	2023-10-28_11-55-02	1	8	1553.0	1523.75	1580.0	1543.0
bumblebox-01_2023-10-28_11-55-02	01	2023-10-28_11-55-02	1	7	2118.0	1459.0	2115.0	1488.5
bumblebox-01_2023-10-28_11-55-02	01	2023-10-28_11-55-02	1	10	2571.0	1264.0	2597.5	1279.0
bumblebox-01_2023-10-28_11-55-02	01	2023-10-28_11-55-02	2	5	2017.5	2402.5	2001.0	2420.5
bumblebox-01_2023-10-28_11-55-02	01	2023-10-28_11-55-02	2	12	2223.25	1989.5	2240.5	2013.5
bumblebox-01_2023-10-28_11-55-02	01	2023-10-28_11-55-02	2	11	2758.5	1742.25	2757.5	1770.5
bumblebox-01_2023-10-28_11-55-02	01	2023-10-28_11-55-02	2	1	2037.75	1618.25	2007.0	1631.0
bumblebox-01_2023-10-28_11-55-02	01	2023-10-28_11-55-02	2	8	1582.25	1523.25	1614.0	1532.0
bumblebox-01_2023-10-28_11-55-02	01	2023-10-28_11-55-02	2	7	2112.5	1488.0	2106.5	1513.5
bumblebox-01_2023-10-28_11-55-02	01	2023-10-28_11-55-02	2	10	2571.0	1264.0	2598.0	1279.0
bumblebox-01_2023-10-28_11-55-02	01	2023-10-28_11-55-02	2	2	2497.75	2534.0	2524.0	2548.0
bumblebox-01_2023-10-28_11-55-02	01	2023-10-28_11-55-02	3	5	1998.25	2414.25	1980.0	2431.0
bumblebox-01_2023-10-28_11-55-02	01	2023-10-28_11-55-02	3	12	2252.5	1978.75	2268.0	2003.0
bumblebox-01_2023-10-28_11-55-02	01	2023-10-28_11-55-02	3	15	1972.25	1939.0	1992.5	1941.0
bumblebox-01_2023-10-28_11-55-02	01	2023-10-28_11-55-02	3	11	2758.25	1734.75	2760.0	1763.0
bumblebox-01_2023-10-28_11-55-02	01	2023-10-28_11-55-02	3	1	2046.0	1633.75	2014.5	1644.5
bumblebox-01_2023-10-28_11-55-02	01	2023-10-28_11-55-02	3	8	1712.5	1509.5	1746.0	1509.0
bumblebox-01_2023-10-28_11-55-02	01	2023-10-28_11-55-02	3	7	2114.25	1480.0	2109.5	1503.5
bumblebox-01_2023-10-28_11-55-02	01	2023-10-28_11-55-02	3	10	2571.0	1264.25	2597.5	1279.5
bumblebox-01_2023-10-28_11-55-02	01	2023-10-28_11-55-02	3	2	2533.25	2543.0	2559.0	2554.0
bumblebox-01_2023-10-28_11-55-02	01	2023-10-28_11-55-02	4	5	1996.0	2395.0	1982.0	2415.5
bumblebox-01_2023-10-28_11-55-02	01	2023-10-28_11-55-02	4	12	2226.5	1990.0	2239.0	2016.0
bumblebox-01_2023-10-28_11-55-02	01	2023-10-28_11-55-02	4	15	1972.0	1933.5	1992.0	1938.0
bumblebox-01_2023-10-28_11-55-02	01	2023-10-28_11-55-02	4	11	2759.5	1736.75	2761.0	1765.0
bumblebox-01_2023-10-28_11-55-02	01	2023-10-28_11-55-02	4	1	2037.0	1626.75	2007.0	1642.5
bumblebox-01_2023-10-28_11-55-02	01	2023-10-28_11-55-02	4	4	2477.25	1591.75	2471.5	1616.5
bumblebox-01_2023-10-28_11-55-02	01	2023-10-28_11-55-02	4	8	1675.75	1514.75	1707.5	1506.0
bumblebox-01_2023-10-28_11-55-02	01	2023-10-28_11-55-02	4	10	2570.75	1264.5	2597.0	1279.5
bumblebox-01_2023-10-28_11-55-02	01	2023-10-28_11-55-02	4	2	2529.75	2545.5	2556.0	2560.5
bumblebox-01_2023-10-28_11-55-02	01	2023-10-28_11-55-02	4	7	2116.5	1475.5	2111.0	1499.5
bumblebox-01_2023-10-28_11-55-02	01	2023-10-28_11-55-02	5	5	2006.75	2408.5	1992.5	2429.5
bumblebox-01_2023-10-28_11-55-02	01	2023-10-28_11-55-02	5	15	1977.25	1995.25	1999.5	2007.5
bumblebox-01_2023-10-28_11-55-02	01	2023-10-28_11-55-02	5	12	2222.75	1982.0	2237.0	2007.0
bumblebox-01_2023-10-28_11-55-02	01	2023-10-28_11-55-02	5	11	2759.5	1736.5	2761.0	1764.5
bumblebox-01_2023-10-28_11-55-02	01	2023-10-28_11-55-02	5	1	2034.0	1633.0	2005.0	1649.0
bumblebox-01_2023-10-28_11-55-02	01	2023-10-28_11-55-02	5	4	2398.0	1627.0	2370.5	1633.0
bumblebox-01_2023-10-28_11-55-02	01	2023-10-28_11-55-02	5	8	1743.5	1455.25	1764.0	1429.5
bumblebox-01_2023-10-28_11-55-02	01	2023-10-28_11-55-02	5	10	2571.25	1264.25	2597.5	1279.0
bumblebox-01_2023-10-28_11-55-02	01	2023-10-28_11-55-02	5	2	2571.25	2595.5	2598.0	2610.0
bumblebox-01_2023-10-28_11-55-02	01	2023-10-28_11-55-02	6	5	2038.5	2405.0	2029.5	2432.0
bumblebox-01_2023-10-28_11-55-02	01	2023-10-28_11-55-02	6	15	1992.25	2004.25	2016.0	2015.0
bumblebox-01_2023-10-28_11-55-02	01	2023-10-28_11-55-02	6	12	2226.75	1984.0	2241.5	2007.0
bumblebox-01_2023-10-28_11-55-02	01	2023-10-28_11-55-02	6	11	2759.25	1737.0	2760.0	1765.0
bumblebox-01_2023-10-28_11-55-02	01	2023-10-28_11-55-02	6	4	2420.75	1666.75	2403.0	1694.0
bumblebox-01_2023-10-28_11-55-02	01	2023-10-28_11-55-02	6	1	2037.25	1621.25	2007.5	1637.0
bumblebox-01_2023-10-28_11-55-02	01	2023-10-28_11-55-02	6	8	1747.5	1467.25	1756.0	1435.0
bumblebox-01_2023-10-28_11-55-02	01	2023-10-28_11-55-02	6	10	2570.75	1264.75	2597.5	1280.0
bumblebox-01_2023-10-28_11-55-02	01	2023-10-28_11-55-02	6	2	2612.75	2633.25	2642.0	2643.0
bumblebox-01_2023-10-28_11-55-02	01	2023-10-28_11-55-02	6	7	2106.25	1478.0	2099.0	1504.5
bumblebox-01_2023-10-28_11-55-02	01	2023-10-28_11-55-02	7	5	1958.25	2393.75	1932.0	2400.0
bumblebox-01_2023-10-28_11-55-02	01	2023-10-28_11-55-02	7	15	1991.5	2005.0	2014.5	2017.0
bumblebox-01_2023-10-28_11-55-02	01	2023-10-28_11-55-02	7	12	2227.75	1985.0	2243.0	2007.5
bumblebox-01_2023-10-28_11-55-02	01	2023-10-28_11-55-02	7	11	2759.25	1737.0	2759.5	1765.5
bumblebox-01_2023-10-28_11-55-02	01	2023-10-28_11-55-02	7	4	2452.75	1748.75	2445.5	1781.5
bumblebox-01_2023-10-28_11-55-02	01	2023-10-28_11-55-02	7	1	2037.0	1619.25	2007.0	1634.0
bumblebox-01_2023-10-28_11-55-02	01	2023-10-28_11-55-02	7	8	1734.75	1426.75	1745.0	1395.0
bumblebox-01_2023-10-28_11-55-02	01	2023-10-28_11-55-02	7	10	2570.25	1264.75	2597.0	1279.5
bumblebox-01_2023-10-28_11-55-02	01	2023-10-28_11-55-02	7	2	2650.75	2629.25	2682.5	2628.0
bumblebox-01_2023-10-28_11-55-02	01	2023-10-28_11-55-02	7	7	2099.75	1493.5	2092.0	1516.5
bumblebox-01_2023-10-28_11-55-02	01	2023-10-28_11-55-02	8	5	1936.75	2359.5	1914.5	2366.5
bumblebox-01_2023-10-28_11-55-02	01	2023-10-28_11-55-02	8	15	1992.25	2009.25	2016.5	2023.5
bumblebox-01_2023-10-28_11-55-02	01	2023-10-28_11-55-02	8	12	2226.75	1988.25	2241.0	2011.0
bumblebox-01_2023-10-28_11-55-02	01	2023-10-28_11-55-02	8	11	2759.0	1735.75	2759.0	1763.5
bumblebox-01_2023-10-28_11-55-02	01	2023-10-28_11-55-02	8	8	1744.75	1320.25	1758.5	1290.5
bumblebox-01_2023-10-28_11-55-02	01	2023-10-28_11-55-02	8	10	2570.5	1264.5	2597.0	1279.5
bumblebox-01_2023-10-28_11-55-02	01	2023-10-28_11-55-02	8	2	2667.0	2612.0	2697.5	2605.0
bumblebox-01_2023-10-28_11-55-02	01	2023-10-28_11-55-02	8	7	2090.25	1507.75	2085.5	1530.5
bumblebox-01_2023-10-28_11-55-02	01	2023-10-28_11-55-02	9	5	1960.75	2337.5	1938.5	2325.0
bumblebox-01_2023-10-28_11-55-02	01	2023-10-28_11-55-02	9	12	2223.75	1988.0	2236.5	2012.0
bumblebox-01_2023-10-28_11-55-02	01	2023-10-28_11-55-02	9	11	2758.75	1736.0	2758.5	1764.0
bumblebox-01_2023-10-28_11-55-02	01	2023-10-28_11-55-02	9	10	2570.75	1264.25	2597.0	1279.5
bumblebox-01_2023-10-28_11-55-02	01	2023-10-28_11-55-02	9	8	1774.5	1203.25	1782.0	1177.0
bumblebox-01_2023-10-28_11-55-02	01	2023-10-28_11-55-02	9	2	2687.0	2600.75	2718.0	2593.5
bumblebox-01_2023-10-28_11-55-02	01	2023-10-28_11-55-02	9	1	2013.25	1651.0	1988.5	1669.5
bumblebox-01_2023-10-28_11-55-02	01	2023-10-28_11-55-02	9	7	2087.75	1510.25	2083.5	1532.5
bumblebox-01_2023-10-28_11-55-02	01	2023-10-28_11-55-02	10	5	1984.5	2284.25	1963.0	2271.0
bumblebox-01_2023-10-28_11-55-02	01	2023-10-28_11-55-02	10	12	2218.25	1986.25	2229.5	2010.5
bumblebox-01_2023-10-28_11-55-02	01	2023-10-28_11-55-02	10	11	2758.75	1736.0	2758.5	1764.0
bumblebox-01_2023-10-28_11-55-02	01	2023-10-28_11-55-02	10	1	2028.5	1631.5	2000.5	1648.5
bumblebox-01_2023-10-28_11-55-02	01	2023-10-28_11-55-02	10	7	2095.25	1495.75	2092.5	1519.5
bumblebox-01_2023-10-28_11-55-02	01	2023-10-28_11-55-02	10	10	2570.75	1264.5	2597.5	1280.0
bumblebox-01_2023-10-28_11-55-02	01	2023-10-28_11-55-02	10	8	1792.5	1263.5	1807.5	1234.0
bumblebox-01_2023-10-28_11-55-02	01	2023-10-28_11-55-02	10	2	2707.0	2608.0	2737.5	2603.0
bumblebox-01_2023-10-28_11-55-02	01	2023-10-28_11-55-02	11	5	1938.5	2247.5	1917.5	2231.0
bumblebox-01_2023-10-28_11-55-02	01	2023-10-28_11-55-02	11	15	2002.75	2040.75	2027.0	2061.0
bumblebox-01_2023-10-28_11-55-02	01	2023-10-28_11-55-02	11	12	2220.5	1982.0	2232.5	2005.5
bumblebox-01_2023-10-28_11-55-02	01	2023-10-28_11-55-02	11	11	2759.5	1736.75	2759.0	1764.5
bumblebox-01_2023-10-28_11-55-02	01	2023-10-28_11-55-02	11	1	2030.0	1629.5	2001.5	1646.5
bumblebox-01_2023-10-28_11-55-02	01	2023-10-28_11-55-02	11	10	2570.75	1264.5	2597.5	1279.5
bumblebox-01_2023-10-28_11-55-02	01	2023-10-28_11-55-02	11	8	1788.5	1257.5	1806.0	1232.0
bumblebox-01_2023-10-28_11-55-02	01	2023-10-28_11-55-02	11	2	2727.75	2611.0	2758.0	2604.5
bumblebox-01_2023-10-28_11-55-02	01	2023-10-28_11-55-02	12	5	1756.0	2121.75	1730.5	2115.0
bumblebox-01_2023-10-28_11-55-02	01	2023-10-28_11-55-02	12	12	2219.5	1982.25	2231.5	2006.0
bumblebox-01_2023-10-28_11-55-02	01	2023-10-28_11-55-02	12	11	2759.0	1737.25	2758.5	1765.5
bumblebox-01_2023-10-28_11-55-02	01	2023-10-28_11-55-02	12	1	2028.0	1630.75	2000.0	1648.0
bumblebox-01_2023-10-28_11-55-02	01	2023-10-28_11-55-02	12	10	2570.75	1264.5	2597.0	1279.5
bumblebox-01_2023-10-28_11-55-02	01	2023-10-28_11-55-02	12	8	1816.25	1200.25	1837.5	1180.5
bumblebox-01_2023-10-28_11-55-02	01	2023-10-28_11-55-02	12	2	2747.5	2602.25	2777.5	2599.0
bumblebox-01_2023-10-28_11-55-02	01	2023-10-28_11-55-02	12	7	2090.25	1496.0	2085.0	1518.5
bumblebox-01_2023-10-28_11-55-02	01	2023-10-28_11-55-02	13	5	1666.0	2057.0	1640.5	2050.5
bumblebox-01_2023-10-28_11-55-02	01	2023-10-28_11-55-02	13	12	2212.25	1989.0	2222.5	2013.5
bumblebox-01_2023-10-28_11-55-02	01	2023-10-28_11-55-02	13	11	2759.0	1736.75	2758.5	1764.5
bumblebox-01_2023-10-28_11-55-02	01	2023-10-28_11-55-02	13	1	2031.75	1623.0	2002.0	1638.5
bumblebox-01_2023-10-28_11-55-02	01	2023-10-28_11-55-02	13	10	2570.5	1265.0	2597.0	1280.5
bumblebox-01_2023-10-28_11-55-02	01	2023-10-28_11-55-02	13	15	1999.75	2041.0	2024.0	2061.0
bumblebox-01_2023-10-28_11-55-02	01	2023-10-28_11-55-02	13	7	2088.25	1498.75	2081.0	1521.0
bumblebox-01_2023-10-28_11-55-02	01	2023-10-28_11-55-02	14	15	1961.25	2009.75	1981.0	2030.5
bumblebox-01_2023-10-28_11-55-02	01	2023-10-28_11-55-02	14	12	2220.75	1985.75	2232.5	2012.5
bumblebox-01_2023-10-28_11-55-02	01	2023-10-28_11-55-02	14	11	2759.0	1736.5	2759.0	1765.0
bumblebox-01_2023-10-28_11-55-02	01	2023-10-28_11-55-02	14	7	2093.25	1496.0	2087.5	1517.0
bumblebox-01_2023-10-28_11-55-02	01	2023-10-28_11-55-02	14	10	2570.75	1264.75	2597.5	1280.0
bumblebox-01_2023-10-28_11-55-02	01	2023-10-28_11-55-02	14	5	1454.0	1902.25	1430.5	1892.0
bumblebox-01_2023-10-28_11-55-02	01	2023-10-28_11-55-02	14	1	2027.75	1627.0	1998.5	1643.5
bumblebox-01_2023-10-28_11-55-02	01	2023-10-28_11-55-02	14	2	2787.5	2605.5	2818.0	2603.5
bumblebox-01_2023-10-28_11-55-02	01	2023-10-28_11-55-02	15	15	1966.0	2003.25	1985.0	2016.0
bumblebox-01_2023-10-28_11-55-02	01	2023-10-28_11-55-02	15	12	2236.25	1993.5	2249.0	2018.5
bumblebox-01_2023-10-28_11-55-02	01	2023-10-28_11-55-02	15	5	1235.0	1863.25	1211.0	1861.5
bumblebox-01_2023-10-28_11-55-02	01	2023-10-28_11-55-02	15	11	2758.25	1737.0	2758.0	1765.5
bumblebox-01_2023-10-28_11-55-02	01	2023-10-28_11-55-02	15	1	2043.75	1616.25	2011.5	1629.0
bumblebox-01_2023-10-28_11-55-02	01	2023-10-28_11-55-02	15	10	2571.0	1264.5	2597.0	1279.5
bumblebox-01_2023-10-28_11-55-02	01	2023-10-28_11-55-02	15	8	1878.75	1156.25	1906.0	1175.0
bumblebox-01_2023-10-28_11-55-02	01	2023-10-28_11-55-02	15	2	2806.75	2611.25	2837.5	2607.0
bumblebox-01_2023-10-28_11-55-02	01	2023-10-28_11-55-02	16	12	2227.0	1993.0	2240.0	2017.5
bumblebox-01_2023-10-28_11-55-02	01	2023-10-28_11-55-02	16	4	2432.75	1967.0	2412.5	1984.0
bumblebox-01_2023-10-28_11-55-02	01	2023-10-28_11-55-02	16	11	2758.25	1737.0	2757.5	1765.5
bumblebox-01_2023-10-28_11-55-02	01	2023-10-28_11-55-02	16	1	2032.0	1623.0	2002.0	1638.0
bumblebox-01_2023-10-28_11-55-02	01	2023-10-28_11-55-02	16	10	2571.0	1264.5	2598.0	1279.5
bumblebox-01_2023-10-28_11-55-02	01	2023-10-28_11-55-02	16	8	1818.5	1161.75	1824.5	1192.5
bumblebox-01_2023-10-28_11-55-02	01	2023-10-28_11-55-02	16	2	2805.5	2628.25	2835.0	2622.5
bumblebox-01_2023-10-28_11-55-02	01	2023-10-28_11-55-02	16	5	1202.5	2051.5	1188.0	2070.5
bumblebox-01_2023-10-28_11-55-02	01	2023-10-28_11-55-02	16	15	1960.75	1996.5	1978.0	2003.0
bumblebox-01_2023-10-28_11-55-02	01	2023-10-28_11-55-02	17	5	1222.0	2148.75	1229.0	2176.0
bumblebox-01_2023-10-28_11-55-02	01	2023-10-28_11-55-02	17	15	1972.75	2003.75	1993.5	2011.5
bumblebox-01_2023-10-28_11-55-02	01	2023-10-28_11-55-02	17	12	2210.5	1983.75	2220.0	2010.5
bumblebox-01_2023-10-28_11-55-02	01	2023-10-28_11-55-02	17	11	2758.75	1737.0	2758.5	1765.5
bumblebox-01_2023-10-28_11-55-02	01	2023-10-28_11-55-02	17	1	2033.5	1620.0	2003.5	1636.0
bumblebox-01_2023-10-28_11-55-02	01	2023-10-28_11-55-02	17	10	2570.5	1264.0	2597.0	1279.5
bumblebox-01_2023-10-28_11-55-02	01	2023-10-28_11-55-02	17	8	1827.25	1191.0	1816.0	1221.5
bumblebox-01_2023-10-28_11-55-02	01	2023-10-28_11-55-02	17	4	2445.0	1961.0	2428.0	1978.5
bumblebox-01_2023-10-28_11-55-02	01	2023-10-28_11-55-02	17	2	2785.0	2645.5	2815.0	2641.5
bumblebox-01_2023-10-28_11-55-02	01	2023-10-28_11-55-02	18	15	1972.75	2001.25	1994.5	2010.0
bumblebox-01_2023-10-28_11-55-02	01	2023-10-28_11-55-02	18	12	2201.5	1963.25	2217.0	1990.5
bumblebox-01_2023-10-28_11-55-02	01	2023-10-28_11-55-02	18	11	2758.5	1736.75	2758.0	1765.5
bumblebox-01_2023-10-28_11-55-02	01	2023-10-28_11-55-02	18	10	2570.5	1264.75	2597.0	1280.0
bumblebox-01_2023-10-28_11-55-02	01	2023-10-28_11-55-02	18	8	1814.0	1219.75	1797.5	1248.5
bumblebox-01_2023-10-28_11-55-02	01	2023-10-28_11-55-02	18	2	2787.5	2634.0	2816.5	2634.0
bumblebox-01_2023-10-28_11-55-02	01	2023-10-28_11-55-02	18	5	1354.5	2306.25	1366.0	2332.0
bumblebox-01_2023-10-28_11-55-02	01	2023-10-28_11-55-02	19	15	1968.0	1995.25	1988.5	2003.5
bumblebox-01_2023-10-28_11-55-02	01	2023-10-28_11-55-02	19	12	2232.0	1973.0	2246.5	1999.5
bumblebox-01_2023-10-28_11-55-02	01	2023-10-28_11-55-02	19	11	2758.25	1736.75	2757.5	1765.0
bumblebox-01_2023-10-28_11-55-02	01	2023-10-28_11-55-02	19	4	2448.75	1741.0	2429.0	1728.5
bumblebox-01_2023-10-28_11-55-02	01	2023-10-28_11-55-02	19	1	2052.5	1599.25	2021.5	1613.0
bumblebox-01_2023-10-28_11-55-02	01	2023-10-28_11-55-02	19	8	1762.0	1269.75	1733.5	1289.0
bumblebox-01_2023-10-28_11-55-02	01	2023-10-28_11-55-02	19	10	2570.75	1264.0	2597.5	1279.0
bumblebox-01_2023-10-28_11-55-02	01	2023-10-28_11-55-02	19	2	2790.0	2632.75	2817.0	2635.5
bumblebox-01_2023-10-28_11-55-02	01	2023-10-28_11-55-02	19	5	1370.0	2617.25	1364.0	2636.5
bumblebox-01_2023-10-28_11-55-02	01	2023-10-28_11-55-02	20	5	1347.75	2650.0	1346.5	2675.0
bumblebox-01_2023-10-28_11-55-02	01	2023-10-28_11-55-02	20	15	1965.75	1990.75	1986.0	1998.5
bumblebox-01_2023-10-28_11-55-02	01	2023-10-28_11-55-02	20	12	2227.0	1983.25	2240.0	2010.0
bumblebox-01_2023-10-28_11-55-02	01	2023-10-28_11-55-02	20	11	2758.25	1737.5	2758.5	1765.5
bumblebox-01_2023-10-28_11-55-02	01	2023-10-28_11-55-02	20	4	2361.5	1653.5	2331.5	1639.5
bumblebox-01_2023-10-28_11-55-02	01	2023-10-28_11-55-02	20	1	2057.0	1595.75	2025.5	1608.5
bumblebox-01_2023-10-28_11-55-02	01	2023-10-28_11-55-02	20	8	1734.0	1306.0	1702.5	1317.5
bumblebox-01_2023-10-28_11-55-02	01	2023-10-28_11-55-02	20	10	2570.75	1264.0	2597.5	1279.0
bumblebox-01_2023-10-28_11-55-02	01	2023-10-28_11-55-02	20	2	2785.25	2634.5	2812.5	2639.5
bumblebox-01_2023-10-28_11-55-02	01	2023-10-28_11-55-02	21	5	1576.0	2641.25	1599.0	2653.5
bumblebox-01_2023-10-28_11-55-02	01	2023-10-28_11-55-02	21	15	1971.0	1992.75	1992.0	2001.0
bumblebox-01_2023-10-28_11-55-02	01	2023-10-28_11-55-02	21	12	2207.5	1983.75	2220.0	2010.5
bumblebox-01_2023-10-28_11-55-02	01	2023-10-28_11-55-02	21	11	2758.25	1737.75	2758.0	1766.0
bumblebox-01_2023-10-28_11-55-02	01	2023-10-28_11-55-02	21	1	2051.25	1598.0	2019.0	1609.0
bumblebox-01_2023-10-28_11-55-02	01	2023-10-28_11-55-02	21	4	2346.25	1558.0	2325.5	1535.5
bumblebox-01_2023-10-28_11-55-02	01	2023-10-28_11-55-02	21	8	1741.75	1289.5	1709.0	1292.0
bumblebox-01_2023-10-28_11-55-02	01	2023-10-28_11-55-02	21	10	2570.5	1264.0	2597.0	1279.5
bumblebox-01_2023-10-28_11-55-02	01	2023-10-28_11-55-02	21	2	2785.0	2627.5	2812.5	2633.5
bumblebox-01_2023-10-28_11-55-02	01	2023-10-28_11-55-02	21	7	2079.5	1488.25	2076.0	1514.5
bumblebox-01_2023-10-28_11-55-02	01	2023-10-28_11-55-02	22	5	1693.25	2621.75	1721.0	2627.0
bumblebox-01_2023-10-28_11-55-02	01	2023-10-28_11-55-02	22	15	1957.75	1994.25	1976.5	2005.0
bumblebox-01_2023-10-28_11-55-02	01	2023-10-28_11-55-02	22	12	2207.5	1978.75	2219.5	2006.5
bumblebox-01_2023-10-28_11-55-02	01	2023-10-28_11-55-02	22	11	2757.5	1737.25	2757.0	1765.0
bumblebox-01_2023-10-28_11-55-02	01	2023-10-28_11-55-02	22	1	2047.0	1601.0	2014.5	1612.0
bumblebox-01_2023-10-28_11-55-02	01	2023-10-28_11-55-02	22	7	2078.5	1495.75	2073.0	1519.5
bumblebox-01_2023-10-28_11-55-02	01	2023-10-28_11-55-02	22	8	1756.0	1299.0	1723.5	1306.0
bumblebox-01_2023-10-28_11-55-02	01	2023-10-28_11-55-02	22	10	2571.0	1264.25	2597.5	1278.5
bumblebox-01_2023-10-28_11-55-02	01	2023-10-28_11-55-02	22	2	2773.75	2629.0	2802.0	2635.5
bumblebox-01_2023-10-28_11-55-02	01	2023-10-28_11-55-02	23	5	1872.25	2526.75	1898.5	2519.5
bumblebox-01_2023-10-28_11-55-02	01	2023-10-28_11-55-02	23	15	1970.0	2008.75	1989.5	2018.0
bumblebox-01_2023-10-28_11-55-02	01	2023-10-28_11-55-02	23	12	2207.75	1985.0	2222.0	2011.0
bumblebox-01_2023-10-28_11-55-02	01	2023-10-28_11-55-02	23	1	2048.75	1599.0	2016.5	1609.5
bumblebox-01_2023-10-28_11-55-02	01	2023-10-28_11-55-02	23	8	1761.75	1315.5	1729.0	1322.5
bumblebox-01_2023-10-28_11-55-02	01	2023-10-28_11-55-02	23	10	2570.75	1264.0	2597.5	1279.0
bumblebox-01_2023-10-28_11-55-02	01	2023-10-28_11-55-02	23	2	2772.0	2629.0	2801.5	2634.5
bumblebox-01_2023-10-28_11-55-02	01	2023-10-28_11-55-02	23	11	2757.75	1736.75	2757.5	1764.5
bumblebox-01_2023-10-28_11-55-02	01	2023-10-28_11-55-02	23	7	2080.25	1494.0	2075.0	1516.5
bumblebox-01_2023-10-28_11-55-02	01	2023-10-28_11-55-02	24	5	1951.5	2447.75	1974.0	2431.0
bumblebox-01_2023-10-28_11-55-02	01	2023-10-28_11-55-02	24	12	2206.75	1985.75	2220.0	2010.5
bumblebox-01_2023-10-28_11-55-02	01	2023-10-28_11-55-02	24	11	2758.5	1736.75	2758.0	1764.5
bumblebox-01_2023-10-28_11-55-02	01	2023-10-28_11-55-02	24	1	2047.0	1599.0	2014.5	1610.5
bumblebox-01_2023-10-28_11-55-02	01	2023-10-28_11-55-02	24	8	1763.5	1318.75	1730.0	1321.5
bumblebox-01_2023-10-28_11-55-02	01	2023-10-28_11-55-02	24	10	2570.75	1263.5	2597.5	1278.5
bumblebox-01_2023-10-28_11-55-02	01	2023-10-28_11-55-02	24	2	2767.75	2629.0	2797.5	2635.0
bumblebox-01_2023-10-28_11-55-02	01	2023-10-28_11-55-02	24	7	2093.0	1494.25	2088.0	1516.0
bumblebox-01_2023-10-28_11-55-02	01	2023-10-28_11-55-02	25	15	1973.0	2001.75	1993.0	2007.5
bumblebox-01_2023-10-28_11-55-02	01	2023-10-28_11-55-02	25	12	2199.0	1982.75	2211.5	2008.5
bumblebox-01_2023-10-28_11-55-02	01	2023-10-28_11-55-02	25	11	2757.75	1737.0	2757.0	1765.0
bumblebox-01_2023-10-28_11-55-02	01	2023-10-28_11-55-02	25	1	2046.75	1600.25	2014.5	1613.0
bumblebox-01_2023-10-28_11-55-02	01	2023-10-28_11-55-02	25	8	1748.0	1316.5	1714.5	1314.5
bumblebox-01_2023-10-28_11-55-02	01	2023-10-28_11-55-02	25	10	2571.0	1264.25	2597.5	1279.0
bumblebox-01_2023-10-28_11-55-02	01	2023-10-28_11-55-02	25	5	1939.0	2375.0	1948.0	2351.0
bumblebox-01_2023-10-28_11-55-02	01	2023-10-28_11-55-02	25	2	2743.25	2639.0	2773.0	2646.5
bumblebox-01_2023-10-28_11-55-02	01	2023-10-28_11-55-02	26	12	2195.75	1982.75	2209.5	2008.0
bumblebox-01_2023-10-28_11-55-02	01	2023-10-28_11-55-02	26	11	2757.75	1736.75	2757.0	1765.0
bumblebox-01_2023-10-28_11-55-02	01	2023-10-28_11-55-02	26	1	2048.5	1601.5	2016.5	1613.0
bumblebox-01_2023-10-28_11-55-02	01	2023-10-28_11-55-02	26	8	1740.5	1301.0	1707.5	1304.5
bumblebox-01_2023-10-28_11-55-02	01	2023-10-28_11-55-02	26	10	2571.0	1264.0	2598.0	1278.5
bumblebox-01_2023-10-28_11-55-02	01	2023-10-28_11-55-02	26	2	2748.0	2629.25	2778.5	2634.5
bumblebox-01_2023-10-28_11-55-02	01	2023-10-28_11-55-02	26	5	1936.5	2408.0	1944.0	2383.0
bumblebox-01_2023-10-28_11-55-02	01	2023-10-28_11-55-02	27	5	1936.75	2408.25	1944.5	2384.5
bumblebox-01_2023-10-28_11-55-02	01	2023-10-28_11-55-02	27	12	2203.25	1987.25	2216.5	2013.5
bumblebox-01_2023-10-28_11-55-02	01	2023-10-28_11-55-02	27	11	2758.75	1737.0	2758.5	1765.0
bumblebox-01_2023-10-28_11-55-02	01	2023-10-28_11-55-02	27	1	2056.0	1594.75	2023.5	1605.0
bumblebox-01_2023-10-28_11-55-02	01	2023-10-28_11-55-02	27	8	1738.5	1299.75	1707.0	1311.0
bumblebox-01_2023-10-28_11-55-02	01	2023-10-28_11-55-02	27	10	2570.75	1264.5	2597.5	1280.0
bumblebox-01_2023-10-28_11-55-02	01	2023-10-28_11-55-02	27	2	2732.0	2638.0	2762.5	2645.0
bumblebox-01_2023-10-28_11-55-02	01	2023-10-28_11-55-02	28	5	1963.75	2388.25	1976.5	2363.5
bumblebox-01_2023-10-28_11-55-02	01	2023-10-28_11-55-02	28	15	1963.25	2001.75	1982.0	2007.5
bumblebox-01_2023-10-28_11-55-02	01	2023-10-28_11-55-02	28	12	2240.5	1990.25	2256.0	2014.0
bumblebox-01_2023-10-28_11-55-02	01	2023-10-28_11-55-02	28	11	2758.5	1736.75	2758.5	1765.0
bumblebox-01_2023-10-28_11-55-02	01	2023-10-28_11-55-02	28	1	2054.25	1594.25	2022.0	1605.5
bumblebox-01_2023-10-28_11-55-02	01	2023-10-28_11-55-02	28	8	1749.75	1289.5	1716.5	1292.5
bumblebox-01_2023-10-28_11-55-02	01	2023-10-28_11-55-02	28	10	2570.75	1264.25	2597.5	1279.0
bumblebox-01_2023-10-28_11-55-02	01	2023-10-28_11-55-02	28	2	2722.25	2640.5	2753.0	2649.0
bumblebox-01_2023-10-28_11-55-02	01	2023-10-28_11-55-02	29	15	1964.25	2008.0	1983.5	2015.5
bumblebox-01_2023-10-28_11-55-02	01	2023-10-28_11-55-02	29	12	2235.0	1985.5	2248.0	2010.5
bumblebox-01_2023-10-28_11-55-02	01	2023-10-28_11-55-02	29	11	2758.0	1737.0	2758.0	1765.0
bumblebox-01_2023-10-28_11-55-02	01	2023-10-28_11-55-02	29	1	2049.5	1597.5	2017.5	1610.0
bumblebox-01_2023-10-28_11-55-02	01	2023-10-28_11-55-02	29	7	2086.75	1427.75	2086.5	1457.5
bumblebox-01_2023-10-28_11-55-02	01	2023-10-28_11-55-02	29	8	1732.0	1289.75	1699.0	1291.5
bumblebox-01_2023-10-28_11-55-02	01	2023-10-28_11-55-02	29	10	2570.25	1264.5	2596.5	1279.0
bumblebox-01_2023-10-28_11-55-02	01	2023-10-28_11-55-02	29	5	1964.0	2373.0	1980.5	2355.5
bumblebox-01_2023-10-28_11-55-02	01	2023-10-28_11-55-02	29	2	2705.25	2632.5	2735.5	2638.5
bumblebox-01_2023-10-28_11-55-02	01	2023-10-28_11-55-02	30	5	1953.25	2378.5	1972.5	2361.5
bumblebox-01_2023-10-28_11-55-02	01	2023-10-28_11-55-02	30	15	1964.0	1997.25	1984.0	2005.5
bumblebox-01_2023-10-28_11-55-02	01	2023-10-28_11-55-02	30	12	2218.25	1981.75	2229.5	2007.0
bumblebox-01_2023-10-28_11-55-02	01	2023-10-28_11-55-02	30	11	2757.75	1736.75	2757.0	1765.0
bumblebox-01_2023-10-28_11-55-02	01	2023-10-28_11-55-02	30	7	2100.25	1474.25	2099.5	1499.0
bumblebox-01_2023-10-28_11-55-02	01	2023-10-28_11-55-02	30	8	1742.5	1312.0	1709.5	1307.5
bumblebox-01_2023-10-28_11-55-02	01	2023-10-28_11-55-02	30	10	2570.75	1264.25	2597.5	1279.0
bumblebox-01_2023-10-28_11-55-02	01	2023-10-28_11-55-02	30	2	2719.75	2626.25	2749.5	2630.5
bumblebox-01_2023-10-28_11-55-02	01	2023-10-28_11-55-02	30	1	2048.5	1598.5	2016.5	1610.5
bumblebox-01_2023-10-28_11-55-02	01	2023-10-28_11-55-02	31	12	2210.0	1975.25	2221.0	2001.5
bumblebox-01_2023-10-28_11-55-02	01	2023-10-28_11-55-02	31	11	2758.25	1736.5	2758.0	1764.5
bumblebox-01_2023-10-28_11-55-02	01	2023-10-28_11-55-02	31	1	2041.5	1606.75	2010.0	1621.0
bumblebox-01_2023-10-28_11-55-02	01	2023-10-28_11-55-02	31	8	1699.0	1307.25	1666.5	1305.0
bumblebox-01_2023-10-28_11-55-02	01	2023-10-28_11-55-02	31	10	2569.25	1264.5	2596.0	1280.0
bumblebox-01_2023-10-28_11-55-02	01	2023-10-28_11-55-02	31	2	2725.5	2624.0	2756.0	2626.5
bumblebox-01_2023-10-28_11-55-02	01	2023-10-28_11-55-02	31	5	1940.5	2404.0	1957.5	2381.5
bumblebox-01_2023-10-28_11-55-02	01	2023-10-28_11-55-02	32	5	1939.0	2393.75	1957.5	2375.5
bumblebox-01_2023-10-28_11-55-02	01	2023-10-28_11-55-02	32	15	1953.25	1983.5	1973.0	1995.0
bumblebox-01_2023-10-28_11-55-02	01	2023-10-28_11-55-02	32	12	2207.25	1975.25	2218.0	2000.0
bumblebox-01_2023-10-28_11-55-02	01	2023-10-28_11-55-02	32	11	2757.75	1736.75	2757.0	1765.0
bumblebox-01_2023-10-28_11-55-02	01	2023-10-28_11-55-02	32	7	2050.0	1458.25	2040.5	1488.5
bumblebox-01_2023-10-28_11-55-02	01	2023-10-28_11-55-02	32	8	1686.25	1309.25	1658.0	1295.0
bumblebox-01_2023-10-28_11-55-02	01	2023-10-28_11-55-02	32	10	2565.25	1262.75	2591.5	1278.0
bumblebox-01_2023-10-28_11-55-02	01	2023-10-28_11-55-02	32	2	2730.0	2626.25	2760.5	2627.0
bumblebox-01_2023-10-28_11-55-02	01	2023-10-28_11-55-02	32	1	2036.25	1612.0	2005.5	1627.0
bumblebox-01_2023-10-28_11-55-02	01	2023-10-28_11-55-02	33	5	1930.0	2395.0	1950.5	2374.5
bumblebox-01_2023-10-28_11-55-02	01	2023-10-28_11-55-02	33	15	1957.5	1990.5	1978.0	2002.5
bumblebox-01_2023-10-28_11-55-02	01	2023-10-28_11-55-02	33	12	2205.25	1974.0	2216.5	1998.0
bumblebox-01_2023-10-28_11-55-02	01	2023-10-28_11-55-02	33	11	2758.0	1736.5	2757.5	1764.5
bumblebox-01_2023-10-28_11-55-02	01	2023-10-28_11-55-02	33	1	2023.75	1627.75	1995.0	1643.0
bumblebox-01_2023-10-28_11-55-02	01	2023-10-28_11-55-02	33	7	2085.5	1474.0	2092.5	1499.0
bumblebox-01_2023-10-28_11-55-02	01	2023-10-28_11-55-02	33	8	1710.0	1289.75	1679.5	1280.0
bumblebox-01_2023-10-28_11-55-02	01	2023-10-28_11-55-02	33	10	2563.75	1265.0	2590.0	1281.0
bumblebox-01_2023-10-28_11-55-02	01	2023-10-28_11-55-02	33	2	2749.25	2625.0	2780.0	2624.5
bumblebox-01_2023-10-28_11-55-02	01	2023-10-28_11-55-02	34	5	1925.5	2378.75	1949.0	2363.0
bumblebox-01_2023-10-28_11-55-02	01	2023-10-28_11-55-02	34	12	2208.75	1973.25	2220.5	1999.5
bumblebox-01_2023-10-28_11-55-02	01	2023-10-28_11-55-02	34	11	2758.0	1736.75	2757.0	1765.0
bumblebox-01_2023-10-28_11-55-02	01	2023-10-28_11-55-02	34	1	2029.75	1626.75	2000.0	1643.0
bumblebox-01_2023-10-28_11-55-02	01	2023-10-28_11-55-02	34	7	2086.5	1476.25	2093.0	1498.5
bumblebox-01_2023-10-28_11-55-02	01	2023-10-28_11-55-02	34	8	1698.25	1287.5	1666.0	1285.5
bumblebox-01_2023-10-28_11-55-02	01	2023-10-28_11-55-02	34	10	2564.25	1264.25	2591.0	1279.5
bumblebox-01_2023-10-28_11-55-02	01	2023-10-28_11-55-02	34	2	2763.75	2626.5	2794.0	2626.5
bumblebox-01_2023-10-28_11-55-02	01	2023-10-28_11-55-02	35	15	1956.5	1986.0	1977.0	1996.5
bumblebox-01_2023-10-28_11-55-02	01	2023-10-28_11-55-02	35	12	2205.0	1979.25	2218.0	2005.0
bumblebox-01_2023-10-28_11-55-02	01	2023-10-28_11-55-02	35	11	2758.0	1736.75	2757.5	1765.0
bumblebox-01_2023-10-28_11-55-02	01	2023-10-28_11-55-02	35	1	2029.75	1625.0	2000.5	1641.0
bumblebox-01_2023-10-28_11-55-02	01	2023-10-28_11-55-02	35	7	2087.75	1484.25	2090.5	1506.5
bumblebox-01_2023-10-28_11-55-02	01	2023-10-28_11-55-02	35	8	1691.25	1282.25	1659.5	1282.0
bumblebox-01_2023-10-28_11-55-02	01	2023-10-28_11-55-02	35	10	2565.0	1264.5	2592.0	1279.5
bumblebox-01_2023-10-28_11-55-02	01	2023-10-28_11-55-02	35	5	1931.0	2380.5	1951.5	2364.5
bumblebox-01_2023-10-28_11-55-02	01	2023-10-28_11-55-02	35	2	2791.75	2630.75	2821.5	2629.5
bumblebox-01_2023-10-28_11-55-02	01	2023-10-28_11-55-02	36	5	1914.5	2379.5	1937.5	2363.5
bumblebox-01_2023-10-28_11-55-02	01	2023-10-28_11-55-02	36	15	1956.5	1988.0	1976.5	1998.0
bumblebox-01_2023-10-28_11-55-02	01	2023-10-28_11-55-02	36	12	2195.25	1979.0	2208.5	2004.0
bumblebox-01_2023-10-28_11-55-02	01	2023-10-28_11-55-02	36	11	2757.75	1737.0	2757.0	1765.0
bumblebox-01_2023-10-28_11-55-02	01	2023-10-28_11-55-02	36	1	2034.25	1620.0	2004.0	1635.0
bumblebox-01_2023-10-28_11-55-02	01	2023-10-28_11-55-02	36	8	1695.5	1283.75	1663.5	1286.5
bumblebox-01_2023-10-28_11-55-02	01	2023-10-28_11-55-02	36	10	2564.75	1264.0	2591.5	1279.0
bumblebox-01_2023-10-28_11-55-02	01	2023-10-28_11-55-02	36	2	2841.25	2626.75	2863.5	2624.5
bumblebox-01_2023-10-28_11-55-02	01	2023-10-28_11-55-02	36	7	2072.5	1519.5	2068.5	1539.5
bumblebox-01_2023-10-28_11-55-02	01	2023-10-28_11-55-02	37	5	1920.0	2376.0	1941.0	2360.0
bumblebox-01_2023-10-28_11-55-02	01	2023-10-28_11-55-02	37	3	2083.5	2061.25	2051.0	2059.5
bumblebox-01_2023-10-28_11-55-02	01	2023-10-28_11-55-02	37	15	1960.75	1993.25	1981.5	2003.0
bumblebox-01_2023-10-28_11-55-02	01	2023-10-28_11-55-02	37	12	2195.25	1980.5	2210.0	2004.5
bumblebox-01_2023-10-28_11-55-02	01	2023-10-28_11-55-02	37	11	2758.0	1736.5	2757.0	1765.0
bumblebox-01_2023-10-28_11-55-02	01	2023-10-28_11-55-02	37	10	2564.75	1264.25	2591.0	1279.5
bumblebox-01_2023-10-28_11-55-02	01	2023-10-28_11-55-02	37	8	1693.0	1260.25	1661.5	1268.0
bumblebox-01_2023-10-28_11-55-02	01	2023-10-28_11-55-02	37	2	2830.75	2622.5	2854.5	2621.5
bumblebox-01_2023-10-28_11-55-02	01	2023-10-28_11-55-02	37	7	2076.25	1516.5	2072.0	1535.5
bumblebox-01_2023-10-28_11-55-02	01	2023-10-28_11-55-02	38	5	1924.0	2372.5	1945.0	2357.0
bumblebox-01_2023-10-28_11-55-02	01	2023-10-28_11-55-02	38	12	2189.5	1979.25	2204.0	2004.0
bumblebox-01_2023-10-28_11-55-02	01	2023-10-28_11-55-02	38	11	2756.0	1737.75	2757.0	1765.5
bumblebox-01_2023-10-28_11-55-02	01	2023-10-28_11-55-02	38	8	1698.25	1266.0	1666.5	1273.5
bumblebox-01_2023-10-28_11-55-02	01	2023-10-28_11-55-02	38	10	2564.5	1265.0	2591.5	1280.0
bumblebox-01_2023-10-28_11-55-02	01	2023-10-28_11-55-02	38	2	2844.75	2621.5	2864.5	2619.0
bumblebox-01_2023-10-28_11-55-02	01	2023-10-28_11-55-02	38	3	2077.0	2071.5	2045.5	2074.0
bumblebox-01_2023-10-28_11-55-02	01	2023-10-28_11-55-02	38	15	1957.5	1990.0	1977.0	1998.5
bumblebox-01_2023-10-28_11-55-02	01	2023-10-28_11-55-02	38	1	2036.75	1615.5	2007.0	1631.5
bumblebox-01_2023-10-28_11-55-02	01	2023-10-28_11-55-02	38	7	2084.25	1511.75	2079.5	1531.5
bumblebox-01_2023-10-28_11-55-02	01	2023-10-28_11-55-02	39	5	1913.25	2370.75	1931.0	2350.0
bumblebox-01_2023-10-28_11-55-02	01	2023-10-28_11-55-02	39	15	1946.75	1987.75	1964.0	1997.0
bumblebox-01_2023-10-28_11-55-02	01	2023-10-28_11-55-02	39	12	2192.25	1977.5	2206.5	2002.0
bumblebox-01_2023-10-28_11-55-02	01	2023-10-28_11-55-02	39	11	2756.75	1736.0	2759.0	1762.5
bumblebox-01_2023-10-28_11-55-02	01	2023-10-28_11-55-02	39	1	2034.25	1617.75	2004.5	1633.5
bumblebox-01_2023-10-28_11-55-02	01	2023-10-28_11-55-02	39	8	1694.75	1268.75	1664.0	1276.5
bumblebox-01_2023-10-28_11-55-02	01	2023-10-28_11-55-02	39	10	2565.0	1264.25	2592.0	1279.0
bumblebox-01_2023-10-28_11-55-02	01	2023-10-28_11-55-02	39	2	2835.25	2630.25	2854.5	2628.0
bumblebox-01_2023-10-28_11-55-02	01	2023-10-28_11-55-02	40	5	1921.75	2388.5	1936.0	2369.5
bumblebox-01_2023-10-28_11-55-02	01	2023-10-28_11-55-02	40	3	2084.75	2056.5	2053.0	2056.0
bumblebox-01_2023-10-28_11-55-02	01	2023-10-28_11-55-02	40	15	1956.0	1987.25	1976.5	1997.5
bumblebox-01_2023-10-28_11-55-02	01	2023-10-28_11-55-02	40	12	2198.25	1980.75	2212.5	2004.5
bumblebox-01_2023-10-28_11-55-02	01	2023-10-28_11-55-02	40	11	2754.0	1725.0	2760.5	1751.5
bumblebox-01_2023-10-28_11-55-02	01	2023-10-28_11-55-02	40	1	2048.25	1605.5	2017.0	1620.0
bumblebox-01_2023-10-28_11-55-02	01	2023-10-28_11-55-02	40	7	2063.75	1444.25	2072.5	1471.0
bumblebox-01_2023-10-28_11-55-02	01	2023-10-28_11-55-02	40	8	1687.0	1265.5	1656.0	1275.5
bumblebox-01_2023-10-28_11-55-02	01	2023-10-28_11-55-02	40	10	2565.0	1264.25	2592.0	1279.0
bumblebox-01_2023-10-28_11-55-02	01	2023-10-28_11-55-02	40	2	2831.75	2634.75	2853.0	2633.0
bumblebox-01_2023-10-28_11-55-02	01	2023-10-28_11-55-02	41	3	2127.25	2068.5	2096.5	2073.5
bumblebox-01_2023-10-28_11-55-02	01	2023-10-28_11-55-02	41	12	2190.5	1982.75	2204.5	2007.5
bumblebox-01_2023-10-28_11-55-02	01	2023-10-28_11-55-02	41	15	1948.75	1976.0	1967.0	1987.0
bumblebox-01_2023-10-28_11-55-02	01	2023-10-28_11-55-02	41	11	2751.0	1720.0	2760.5	1746.5
bumblebox-01_2023-10-28_11-55-02	01	2023-10-28_11-55-02	41	1	2079.75	1599.0	2047.0	1608.0
bumblebox-01_2023-10-28_11-55-02	01	2023-10-28_11-55-02	41	7	2061.75	1450.75	2070.0	1477.0
bumblebox-01_2023-10-28_11-55-02	01	2023-10-28_11-55-02	41	8	1701.0	1287.5	1669.5	1294.5
bumblebox-01_2023-10-28_11-55-02	01	2023-10-28_11-55-02	41	10	2564.75	1264.5	2591.5	1279.5
bumblebox-01_2023-10-28_11-55-02	01	2023-10-28_11-55-02	41	2	2834.0	2630.5	2855.5	2628.5
bumblebox-01_2023-10-28_11-55-02	01	2023-10-28_11-55-02	41	5	1915.5	2384.0	1923.5	2359.5
bumblebox-01_2023-10-28_11-55-02	01	2023-10-28_11-55-02	42	5	1918.25	2381.5	1924.5	2361.5
bumblebox-01_2023-10-28_11-55-02	01	2023-10-28_11-55-02	42	3	2101.25	2066.0	2070.0	2069.5
bumblebox-01_2023-10-28_11-55-02	01	2023-10-28_11-55-02	42	12	2207.0	1980.5	2223.5	2004.5
bumblebox-01_2023-10-28_11-55-02	01	2023-10-28_11-55-02	42	11	2748.5	1722.0	2763.5	1746.0
bumblebox-01_2023-10-28_11-55-02	01	2023-10-28_11-55-02	42	1	2053.25	1625.5	2023.0	1640.5
bumblebox-01_2023-10-28_11-55-02	01	2023-10-28_11-55-02	42	8	1703.5	1294.75	1672.0	1300.5
bumblebox-01_2023-10-28_11-55-02	01	2023-10-28_11-55-02	42	10	2565.0	1264.5	2591.5	1279.5
bumblebox-01_2023-10-28_11-55-02	01	2023-10-28_11-55-02	42	2	2815.0	2632.0	2840.0	2629.0
bumblebox-01_2023-10-28_11-55-02	01	2023-10-28_11-55-02	43	5	1925.0	2388.75	1931.0	2364.0
bumblebox-01_2023-10-28_11-55-02	01	2023-10-28_11-55-02	43	12	2231.25	1999.5	2229.0	2028.0
bumblebox-01_2023-10-28_11-55-02	01	2023-10-28_11-55-02	43	15	1959.5	1981.0	1978.0	1988.0
bumblebox-01_2023-10-28_11-55-02	01	2023-10-28_11-55-02	43	11	2749.0	1729.5	2764.5	1752.5
bumblebox-01_2023-10-28_11-55-02	01	2023-10-28_11-55-02	43	1	2077.25	1615.0	2050.0	1635.5
bumblebox-01_2023-10-28_11-55-02	01	2023-10-28_11-55-02	43	8	1705.25	1304.75	1673.5	1309.0
bumblebox-01_2023-10-28_11-55-02	01	2023-10-28_11-55-02	43	10	2565.25	1265.0	2592.5	1279.5
bumblebox-01_2023-10-28_11-55-02	01	2023-10-28_11-55-02	43	2	2809.5	2635.0	2835.5	2634.5
bumblebox-01_2023-10-28_11-55-02	01	2023-10-28_11-55-02	43	3	2092.0	2071.75	2062.0	2081.5
bumblebox-01_2023-10-28_11-55-02	01	2023-10-28_11-55-02	44	5	1955.25	2384.75	1965.5	2361.0
bumblebox-01_2023-10-28_11-55-02	01	2023-10-28_11-55-02	44	3	2058.5	2103.5	2036.0	2123.5
bumblebox-01_2023-10-28_11-55-02	01	2023-10-28_11-55-02	44	12	2221.75	1986.0	2228.5	2014.0
bumblebox-01_2023-10-28_11-55-02	01	2023-10-28_11-55-02	44	15	1947.25	1973.25	1959.5	1979.5
bumblebox-01_2023-10-28_11-55-02	01	2023-10-28_11-55-02	44	11	2750.5	1730.0	2764.5	1754.0
bumblebox-01_2023-10-28_11-55-02	01	2023-10-28_11-55-02	44	1	2111.5	1613.5	2085.0	1636.0
bumblebox-01_2023-10-28_11-55-02	01	2023-10-28_11-55-02	44	7	2101.5	1489.75	2095.0	1514.0
bumblebox-01_2023-10-28_11-55-02	01	2023-10-28_11-55-02	44	8	1707.25	1312.0	1676.0	1317.0
bumblebox-01_2023-10-28_11-55-02	01	2023-10-28_11-55-02	44	10	2564.75	1264.5	2591.5	1279.5
bumblebox-01_2023-10-28_11-55-02	01	2023-10-28_11-55-02	44	2	2794.5	2647.75	2823.0	2647.5
bumblebox-01_2023-10-28_11-55-02	01	2023-10-28_11-55-02	45	5	1937.0	2392.25	1944.0	2373.0
bumblebox-01_2023-10-28_11-55-02	01	2023-10-28_11-55-02	45	12	2213.25	1981.75	2216.5	2011.5
bumblebox-01_2023-10-28_11-55-02	01	2023-10-28_11-55-02	45	4	1924.25	1705.0	1939.0	1713.0
bumblebox-01_2023-10-28_11-55-02	01	2023-10-28_11-55-02	45	1	2135.75	1604.75	2114.5	1628.0
bumblebox-01_2023-10-28_11-55-02	01	2023-10-28_11-55-02	45	8	1701.75	1306.75	1670.0	1309.0
bumblebox-01_2023-10-28_11-55-02	01	2023-10-28_11-55-02	45	10	2564.75	1264.5	2591.5	1280.0
bumblebox-01_2023-10-28_11-55-02	01	2023-10-28_11-55-02	45	3	2048.75	2121.0	2034.5	2145.5
bumblebox-01_2023-10-28_11-55-02	01	2023-10-28_11-55-02	45	11	2752.25	1726.25	2768.5	1749.0
bumblebox-01_2023-10-28_11-55-02	01	2023-10-28_11-55-02	45	7	2109.75	1482.75	2104.0	1508.0
bumblebox-01_2023-10-28_11-55-02	01	2023-10-28_11-55-02	46	5	1928.5	2444.25	1942.0	2417.0
bumblebox-01_2023-10-28_11-55-02	01	2023-10-28_11-55-02	46	3	2059.75	2148.5	2046.0	2174.5
bumblebox-01_2023-10-28_11-55-02	01	2023-10-28_11-55-02	46	12	2222.25	1989.25	2225.0	2018.0
bumblebox-01_2023-10-28_11-55-02	01	2023-10-28_11-55-02	46	15	1956.0	1876.25	1969.0	1848.5
bumblebox-01_2023-10-28_11-55-02	01	2023-10-28_11-55-02	46	11	2761.25	1733.0	2779.0	1753.5
bumblebox-01_2023-10-28_11-55-02	01	2023-10-28_11-55-02	46	1	2150.75	1579.75	2137.0	1600.0
bumblebox-01_2023-10-28_11-55-02	01	2023-10-28_11-55-02	46	8	1701.0	1301.0	1669.0	1302.0
bumblebox-01_2023-10-28_11-55-02	01	2023-10-28_11-55-02	46	10	2565.0	1264.75	2591.5	1280.0
bumblebox-01_2023-10-28_11-55-02	01	2023-10-28_11-55-02	46	2	2781.75	2648.0	2811.5	2647.5
bumblebox-01_2023-10-28_11-55-02	01	2023-10-28_11-55-02	47	5	1958.0	2403.5	1965.5	2375.5
bumblebox-01_2023-10-28_11-55-02	01	2023-10-28_11-55-02	47	3	2043.5	2161.75	2031.0	2190.5
bumblebox-01_2023-10-28_11-55-02	01	2023-10-28_11-55-02	47	12	2239.0	1987.5	2239.5	2017.0
bumblebox-01_2023-10-28_11-55-02	01	2023-10-28_11-55-02	47	15	1939.25	1875.75	1946.5	1846.0
bumblebox-01_2023-10-28_11-55-02	01	2023-10-28_11-55-02	47	11	2775.5	1748.0	2792.5	1768.5
bumblebox-01_2023-10-28_11-55-02	01	2023-10-28_11-55-02	47	1	2185.25	1582.25	2175.5	1603.0
bumblebox-01_2023-10-28_11-55-02	01	2023-10-28_11-55-02	47	7	2047.25	1455.5	2065.0	1472.0
bumblebox-01_2023-10-28_11-55-02	01	2023-10-28_11-55-02	47	8	1702.5	1312.5	1670.0	1315.5
bumblebox-01_2023-10-28_11-55-02	01	2023-10-28_11-55-02	47	10	2565.5	1264.5	2592.0	1279.5
bumblebox-01_2023-10-28_11-55-02	01	2023-10-28_11-55-02	47	2	2782.75	2643.25	2812.5	2646.0
bumblebox-01_2023-10-28_11-55-02	01	2023-10-28_11-55-02	48	5	1961.25	2369.5	1967.0	2341.5
bumblebox-01_2023-10-28_11-55-02	01	2023-10-28_11-55-02	48	3	2035.5	2208.0	2028.0	2238.0
bumblebox-01_2023-10-28_11-55-02	01	2023-10-28_11-55-02	48	12	2266.75	1994.75	2264.5	2023.5
bumblebox-01_2023-10-28_11-55-02	01	2023-10-28_11-55-02	48	15	1932.5	1880.5	1935.0	1851.0
bumblebox-01_2023-10-28_11-55-02	01	2023-10-28_11-55-02	48	11	2791.25	1752.5	2809.0	1770.5
bumblebox-01_2023-10-28_11-55-02	01	2023-10-28_11-55-02	48	1	2186.25	1579.5	2182.5	1602.5
bumblebox-01_2023-10-28_11-55-02	01	2023-10-28_11-55-02	48	7	2127.75	1360.0	2148.0	1362.0
bumblebox-01_2023-10-28_11-55-02	01	2023-10-28_11-55-02	48	8	1698.75	1318.75	1666.0	1323.0
bumblebox-01_2023-10-28_11-55-02	01	2023-10-28_11-55-02	48	10	2565.25	1265.5	2592.0	1280.5
bumblebox-01_2023-10-28_11-55-02	01	2023-10-28_11-55-02	48	2	2784.75	2647.75	2814.0	2651.0
bumblebox-01_2023-10-28_11-55-02	01	2023-10-28_11-55-02	49	5	1956.0	2358.25	1962.5	2331.0
bumblebox-01_2023-10-28_11-55-02	01	2023-10-28_11-55-02	49	3	2014.25	2243.75	2011.5	2270.5
bumblebox-01_2023-10-28_11-55-02	01	2023-10-28_11-55-02	49	12	2266.75	1992.25	2265.0	2022.0
bumblebox-01_2023-10-28_11-55-02	01	2023-10-28_11-55-02	49	11	2800.5	1751.5	2821.0	1766.5
bumblebox-01_2023-10-28_11-55-02	01	2023-10-28_11-55-02	49	1	2200.5	1575.75	2197.0	1599.0
bumblebox-01_2023-10-28_11-55-02	01	2023-10-28_11-55-02	49	8	1707.25	1307.75	1674.5	1310.5
bumblebox-01_2023-10-28_11-55-02	01	2023-10-28_11-55-02	49	10	2565.75	1264.5	2592.5	1279.5
bumblebox-01_2023-10-28_11-55-02	01	2023-10-28_11-55-02	49	7	2143.0	1240.75	2148.0	1224.0
bumblebox-01_2023-10-28_11-55-02	01	2023-10-28_11-55-02	49	2	2780.0	2653.25	2809.5	2657.5
bumblebox-01_2023-10-28_11-55-02	01	2023-10-28_11-55-02	50	5	1951.25	2352.0	1957.0	2325.0
bumblebox-01_2023-10-28_11-55-02	01	2023-10-28_11-55-02	50	3	2015.75	2238.75	2011.5	2267.0
bumblebox-01_2023-10-28_11-55-02	01	2023-10-28_11-55-02	50	12	2250.75	1993.5	2257.0	2022.5
bumblebox-01_2023-10-28_11-55-02	01	2023-10-28_11-55-02	50	15	1951.5	1844.5	1959.5	1817.0
bumblebox-01_2023-10-28_11-55-02	01	2023-10-28_11-55-02	50	1	2210.25	1579.0	2210.5	1601.0
bumblebox-01_2023-10-28_11-55-02	01	2023-10-28_11-55-02	50	8	1709.75	1287.25	1676.5	1289.5
bumblebox-01_2023-10-28_11-55-02	01	2023-10-28_11-55-02	50	7	2074.25	1266.5	2075.0	1235.0
bumblebox-01_2023-10-28_11-55-02	01	2023-10-28_11-55-02	50	10	2565.75	1264.5	2592.5	1279.5
bumblebox-01_2023-10-28_11-55-02	01	2023-10-28_11-55-02	50	2	2773.25	2651.25	2803.0	2656.5
bumblebox-01_2023-10-28_11-55-02	01	2023-10-28_11-55-02	50	11	2810.5	1740.75	2833.5	1752.0
bumblebox-01_2023-10-28_11-55-02	01	2023-10-28_11-55-02	51	5	1945.5	2352.0	1951.0	2324.5
bumblebox-01_2023-10-28_11-55-02	01	2023-10-28_11-55-02	51	3	2024.25	2249.0	2016.0	2274.0
bumblebox-01_2023-10-28_11-55-02	01	2023-10-28_11-55-02	51	12	2216.75	1993.5	2228.5	2020.5
bumblebox-01_2023-10-28_11-55-02	01	2023-10-28_11-55-02	51	15	1945.25	1817.0	1948.5	1793.0
bumblebox-01_2023-10-28_11-55-02	01	2023-10-28_11-55-02	51	11	2817.0	1729.5	2844.5	1733.5
bumblebox-01_2023-10-28_11-55-02	01	2023-10-28_11-55-02	51	1	2216.75	1571.0	2216.5	1591.0
bumblebox-01_2023-10-28_11-55-02	01	2023-10-28_11-55-02	51	8	1701.5	1287.0	1669.0	1293.0
bumblebox-01_2023-10-28_11-55-02	01	2023-10-28_11-55-02	51	10	2566.0	1264.5	2593.0	1279.0
bumblebox-01_2023-10-28_11-55-02	01	2023-10-28_11-55-02	51	7	2071.0	1238.75	2071.0	1208.0
bumblebox-01_2023-10-28_11-55-02	01	2023-10-28_11-55-02	51	2	2782.25	2655.25	2811.0	2661.0
bumblebox-01_2023-10-28_11-55-02	01	2023-10-28_11-55-02	51	4	1945.0	1575.75	1951.5	1586.0
