## Supplementary material for "The BumbleBox: An open-source platform for quantifying behavior in bumblebee colonies": Sample BumbleBox Data Output: bumblebox-01_2023-10-28_12-05-02_averages.csv

filename	ID	average distance from center	average speed	frames tracked in video
bumblebox-01_2023-10-28_12-05-02	2	908.0	21.0	52
bumblebox-01_2023-10-28_12-05-02	3	1015.0	12.0	22
bumblebox-01_2023-10-28_12-05-02	4	778.0	9.0	18
bumblebox-01_2023-10-28_12-05-02	6	370.0	50.0	16
bumblebox-01_2023-10-28_12-05-02	7	509.0	9.0	39
bumblebox-01_2023-10-28_12-05-02	8	398.0	38.0	50
bumblebox-01_2023-10-28_12-05-02	9	374.0	36.0	25
bumblebox-01_2023-10-28_12-05-02	10	697.0	50.0	16
bumblebox-01_2023-10-28_12-05-02	11	515.0	12.0	52
bumblebox-01_2023-10-28_12-05-02	12	720.0	25.0	39
bumblebox-01_2023-10-28_12-05-02	13	854.0	54.0	39
bumblebox-01_2023-10-28_12-05-02	15	755.0	8.0	46
