## Supplementary material for "The BumbleBox: An open-source platform for quantifying behavior in bumblebee colonies": Sample BumbleBox Data Output: bumblebox-01_2023-10-28_12-05-02_contacts.csv

	frame	ID	2	6	7	8	9	11	12	13	15	3	10	4
0	0	2		0.0	0.0	0.0	0.0	0.0	0.0	0.0	0.0
1	0	6	0.0		1.0	0.0	0.0	0.0	0.0	0.0	0.0
2	0	7	0.0	1.0		0.0	0.0	0.0	0.0	0.0	0.0
3	0	8	0.0	0.0	0.0		0.0	0.0	0.0	0.0	0.0
4	0	9	0.0	0.0	0.0	0.0		0.0	0.0	0.0	0.0
5	0	11	0.0	0.0	0.0	0.0	0.0		0.0	0.0	0.0
6	0	12	0.0	0.0	0.0	0.0	0.0	0.0		0.0	0.0
7	0	13	0.0	0.0	0.0	0.0	0.0	0.0	0.0		0.0
8	0	15	0.0	0.0	0.0	0.0	0.0	0.0	0.0	0.0
9	1	2		0.0		0.0	0.0	0.0	0.0		0.0
10	1	6	0.0			0.0	0.0	0.0	0.0		0.0
11	1	8	0.0	0.0			0.0	0.0	0.0		0.0
12	1	9	0.0	0.0		0.0		0.0	0.0		0.0
13	1	11	0.0	0.0		0.0	0.0		0.0		0.0
14	1	12	0.0	0.0		0.0	0.0	0.0			0.0
15	1	15	0.0	0.0		0.0	0.0	0.0	0.0
16	2	2				0.0	0.0	0.0	0.0		0.0	0.0
17	2	3	0.0			0.0	0.0	0.0	0.0		0.0
18	2	8	0.0				0.0	0.0	0.0		0.0	0.0
19	2	9	0.0			0.0		0.0	0.0		0.0	0.0
20	2	11	0.0			0.0	0.0		0.0		0.0	0.0
21	2	12	0.0			0.0	0.0	0.0			0.0	0.0
22	2	15	0.0			0.0	0.0	0.0	0.0			0.0
23	3	2				0.0	0.0	0.0	0.0		0.0	0.0
24	3	3	0.0			0.0	0.0	0.0	0.0		0.0
25	3	8	0.0				0.0	0.0	0.0		0.0	0.0
26	3	9	0.0			0.0		0.0	0.0		0.0	0.0
27	3	11	0.0			0.0	0.0		0.0		0.0	0.0
28	3	12	0.0			0.0	0.0	0.0			0.0	0.0
29	3	15	0.0			0.0	0.0	0.0	0.0			0.0
30	4	2			0.0	0.0	0.0	0.0	0.0		0.0	0.0
31	4	3	0.0		0.0	0.0	0.0	0.0	0.0		0.0
32	4	7	0.0			0.0	0.0	0.0	0.0		0.0	0.0
33	4	8	0.0		0.0		0.0	0.0	0.0		0.0	0.0
34	4	9	0.0		0.0	0.0		0.0	0.0		0.0	0.0
35	4	11	0.0		0.0	0.0	0.0		0.0		0.0	0.0
36	4	12	0.0		0.0	0.0	0.0	0.0			0.0	0.0
37	4	15	0.0		0.0	0.0	0.0	0.0	0.0			0.0
38	5	2		0.0	0.0	0.0	0.0	0.0	0.0	0.0	0.0	0.0
39	5	3	0.0	0.0	0.0	0.0	0.0	0.0	0.0	0.0	0.0
40	5	6	0.0		1.0	0.0	0.0	0.0	0.0	0.0	0.0	0.0
41	5	7	0.0	1.0		0.0	0.0	0.0	0.0	0.0	0.0	0.0
42	5	8	0.0	0.0	0.0		0.0	0.0	0.0	0.0	0.0	0.0
43	5	9	0.0	0.0	0.0	0.0		0.0	0.0	0.0	0.0	0.0
44	5	11	0.0	0.0	0.0	0.0	0.0		0.0	0.0	0.0	0.0
45	5	12	0.0	0.0	0.0	0.0	0.0	0.0		0.0	0.0	0.0
46	5	13	0.0	0.0	0.0	0.0	0.0	0.0	0.0		0.0	0.0
47	5	15	0.0	0.0	0.0	0.0	0.0	0.0	0.0	0.0		0.0
48	6	2			0.0	0.0	0.0	0.0	0.0		0.0
49	6	7	0.0			0.0	0.0	0.0	0.0		0.0
50	6	8	0.0		0.0		1.0	0.0	0.0		0.0
51	6	9	0.0		0.0	1.0		0.0	0.0		0.0
52	6	11	0.0		0.0	0.0	0.0		0.0		0.0
53	6	12	0.0		0.0	0.0	0.0	0.0			0.0
54	6	15	0.0		0.0	0.0	0.0	0.0	0.0
55	7	2			0.0	0.0	0.0	0.0	0.0		0.0
56	7	7	0.0			0.0	0.0	0.0	0.0		0.0
57	7	8	0.0		0.0		0.0	0.0	0.0		0.0
58	7	9	0.0		0.0	0.0		0.0	0.0		0.0
59	7	11	0.0		0.0	0.0	0.0		0.0		0.0
60	7	12	0.0		0.0	0.0	0.0	0.0			0.0
61	7	15	0.0		0.0	0.0	0.0	0.0	0.0
62	8	2			0.0	0.0	0.0	0.0	0.0		0.0
63	8	7	0.0			0.0	0.0	0.0	0.0		0.0
64	8	8	0.0		0.0		0.0	0.0	0.0		0.0
65	8	9	0.0		0.0	0.0		0.0	0.0		0.0
66	8	11	0.0		0.0	0.0	0.0		0.0		0.0
67	8	12	0.0		0.0	0.0	0.0	0.0			0.0
68	8	15	0.0		0.0	0.0	0.0	0.0	0.0
69	9	2				0.0		0.0	0.0		0.0	0.0	0.0
70	9	3	0.0			0.0		0.0	0.0		0.0		0.0
71	9	8	0.0					0.0	0.0		0.0	0.0	0.0
72	9	10	0.0			0.0		0.0	0.0		0.0	0.0
73	9	11	0.0			0.0			0.0		0.0	0.0	0.0
74	9	12	0.0			0.0		0.0			0.0	0.0	0.0
75	9	15	0.0			0.0		0.0	0.0			0.0	0.0
76	10	2				0.0		0.0	0.0	0.0
77	10	8	0.0					0.0	0.0	0.0
78	10	11	0.0			0.0			0.0	0.0
79	10	12	0.0			0.0		0.0		0.0
80	10	13	0.0			0.0		0.0	0.0
81	11	2		0.0	0.0	0.0	0.0	0.0	0.0	0.0	0.0	0.0
82	11	3	0.0	0.0	0.0	0.0	0.0	0.0	0.0	0.0	0.0
83	11	6	0.0		1.0	1.0	0.0	0.0	0.0	0.0	0.0	0.0
84	11	7	0.0	1.0		0.0	0.0	0.0	0.0	0.0	0.0	0.0
85	11	8	0.0	1.0	0.0		0.0	0.0	0.0	0.0	0.0	0.0
86	11	9	0.0	0.0	0.0	0.0		0.0	0.0	0.0	0.0	0.0
87	11	11	0.0	0.0	0.0	0.0	0.0		0.0	0.0	0.0	0.0
88	11	12	0.0	0.0	0.0	0.0	0.0	0.0		0.0	0.0	0.0
89	11	13	0.0	0.0	0.0	0.0	0.0	0.0	0.0		0.0	0.0
90	11	15	0.0	0.0	0.0	0.0	0.0	0.0	0.0	0.0		0.0
91	12	2		0.0	0.0	0.0		0.0	0.0	0.0	0.0	0.0		0.0
92	12	3	0.0	0.0	0.0	0.0		0.0	0.0	0.0	0.0			0.0
93	12	4	0.0	0.0	0.0	0.0		0.0	1.0	0.0	0.0	0.0
94	12	6	0.0		1.0	0.0		0.0	0.0	0.0	0.0	0.0		0.0
95	12	7	0.0	1.0		0.0		0.0	0.0	0.0	0.0	0.0		0.0
96	12	8	0.0	0.0	0.0			0.0	0.0	0.0	0.0	0.0		0.0
97	12	11	0.0	0.0	0.0	0.0			0.0	0.0	0.0	0.0		0.0
98	12	12	0.0	0.0	0.0	0.0		0.0		0.0	0.0	0.0		1.0
99	12	13	0.0	0.0	0.0	0.0		0.0	0.0		0.0	0.0		0.0
100	12	15	0.0	0.0	0.0	0.0		0.0	0.0	0.0		0.0		0.0
101	13	2			0.0	0.0		0.0	0.0	0.0	0.0	0.0
102	13	3	0.0		0.0	0.0		0.0	0.0	0.0	0.0
103	13	7	0.0			0.0		0.0	0.0	0.0	0.0	0.0
104	13	8	0.0		0.0			0.0	0.0	0.0	0.0	0.0
105	13	11	0.0		0.0	0.0			0.0	0.0	0.0	0.0
106	13	12	0.0		0.0	0.0		0.0		0.0	0.0	0.0
107	13	13	0.0		0.0	0.0		0.0	0.0		0.0	0.0
108	13	15	0.0		0.0	0.0		0.0	0.0	0.0		0.0
109	14	2			0.0	0.0		0.0	0.0	0.0	0.0	0.0
110	14	3	0.0		0.0	0.0		0.0	0.0	0.0	0.0
111	14	7	0.0			0.0		0.0	0.0	0.0	0.0	0.0
112	14	8	0.0		0.0			0.0	0.0	0.0	0.0	0.0
113	14	11	0.0		0.0	0.0			0.0	0.0	0.0	0.0
114	14	12	0.0		0.0	0.0		0.0		0.0	0.0	0.0
115	14	13	0.0		0.0	0.0		0.0	0.0		0.0	0.0
116	14	15	0.0		0.0	0.0		0.0	0.0	0.0		0.0
117	15	2			0.0	0.0		0.0	0.0	0.0
118	15	7	0.0			0.0		0.0	0.0	0.0
119	15	8	0.0		0.0			0.0	0.0	0.0
120	15	11	0.0		0.0	0.0			0.0	0.0
121	15	12	0.0		0.0	0.0		0.0		0.0
122	15	13	0.0		0.0	0.0		0.0	0.0
123	16	2			0.0	0.0		0.0	0.0	0.0	0.0
124	16	7	0.0			0.0		0.0	0.0	0.0	0.0
125	16	8	0.0		0.0			0.0	0.0	0.0	0.0
126	16	11	0.0		0.0	0.0			0.0	0.0	0.0
127	16	12	0.0		0.0	0.0		0.0		0.0	0.0
128	16	13	0.0		0.0	0.0		0.0	0.0		0.0
129	16	15	0.0		0.0	0.0		0.0	0.0	0.0
130	17	2			0.0	0.0		0.0	0.0	0.0	0.0			0.0
131	17	4	0.0		0.0	0.0		0.0	1.0	0.0	0.0
132	17	7	0.0			0.0		0.0	0.0	0.0	0.0			0.0
133	17	8	0.0		0.0			0.0	0.0	0.0	0.0			0.0
134	17	11	0.0		0.0	0.0			0.0	0.0	0.0			0.0
135	17	12	0.0		0.0	0.0		0.0		0.0	0.0			1.0
136	17	13	0.0		0.0	0.0		0.0	0.0		0.0			0.0
137	17	15	0.0		0.0	0.0		0.0	0.0	0.0				0.0
138	18	2			0.0	0.0		0.0	0.0	0.0	0.0	0.0		0.0
139	18	3	0.0		0.0	0.0		0.0	0.0	0.0	0.0			0.0
140	18	4	0.0		0.0	0.0		0.0	1.0	0.0	0.0	0.0
141	18	7	0.0			0.0		0.0	0.0	1.0	0.0	0.0		0.0
142	18	8	0.0		0.0			0.0	0.0	0.0	0.0	0.0		0.0
143	18	11	0.0		0.0	0.0			0.0	0.0	0.0	0.0		0.0
144	18	12	0.0		0.0	0.0		0.0		0.0	0.0	0.0		1.0
145	18	13	0.0		1.0	0.0		0.0	0.0		0.0	0.0		0.0
146	18	15	0.0		0.0	0.0		0.0	0.0	0.0		0.0		0.0
147	19	2			0.0	0.0		0.0	0.0	0.0	0.0	0.0
148	19	3	0.0		0.0	0.0		0.0	0.0	0.0	0.0
149	19	7	0.0			0.0		0.0	0.0	1.0	0.0	0.0
150	19	8	0.0		0.0			0.0	0.0	0.0	0.0	0.0
151	19	11	0.0		0.0	0.0			0.0	0.0	0.0	0.0
152	19	12	0.0		0.0	0.0		0.0		0.0	0.0	0.0
153	19	13	0.0		1.0	0.0		0.0	0.0		0.0	0.0
154	19	15	0.0		0.0	0.0		0.0	0.0	0.0		0.0
155	20	2			0.0	0.0	0.0	0.0	0.0	0.0	0.0			0.0
156	20	4	0.0		0.0	0.0	0.0	0.0	1.0	0.0	0.0
157	20	7	0.0			0.0	0.0	0.0	0.0	1.0	0.0			0.0
158	20	8	0.0		0.0		0.0	0.0	0.0	0.0	0.0			0.0
159	20	9	0.0		0.0	0.0		0.0	0.0	0.0	0.0			0.0
160	20	11	0.0		0.0	0.0	0.0		0.0	0.0	0.0			0.0
161	20	12	0.0		0.0	0.0	0.0	0.0		0.0	0.0			1.0
162	20	13	0.0		1.0	0.0	0.0	0.0	0.0		0.0			0.0
163	20	15	0.0		0.0	0.0	0.0	0.0	0.0	0.0				0.0
164	21	2			0.0	0.0	0.0	0.0	0.0	0.0	0.0	0.0
165	21	3	0.0		0.0	0.0	0.0	0.0	0.0	0.0	0.0
166	21	7	0.0			0.0	0.0	0.0	0.0	1.0	0.0	0.0
167	21	8	0.0		0.0		0.0	0.0	0.0	0.0	0.0	0.0
168	21	9	0.0		0.0	0.0		0.0	0.0	0.0	0.0	0.0
169	21	11	0.0		0.0	0.0	0.0		0.0	0.0	0.0	0.0
170	21	12	0.0		0.0	0.0	0.0	0.0		0.0	0.0	0.0
171	21	13	0.0		1.0	0.0	0.0	0.0	0.0		0.0	0.0
172	21	15	0.0		0.0	0.0	0.0	0.0	0.0	0.0		0.0
173	22	2		0.0	0.0	0.0	0.0	0.0		0.0	0.0			0.0
174	22	4	0.0	0.0	0.0	0.0	0.0	0.0		0.0	0.0
175	22	6	0.0		0.0	0.0	0.0	0.0		0.0	0.0			0.0
176	22	7	0.0	0.0		0.0	0.0	0.0		0.0	0.0			0.0
177	22	8	0.0	0.0	0.0		0.0	0.0		0.0	0.0			0.0
178	22	9	0.0	0.0	0.0	0.0		0.0		0.0	0.0			0.0
179	22	11	0.0	0.0	0.0	0.0	0.0			0.0	0.0			0.0
180	22	13	0.0	0.0	0.0	0.0	0.0	0.0			0.0			0.0
181	22	15	0.0	0.0	0.0	0.0	0.0	0.0		0.0				0.0
182	23	2		0.0		0.0	0.0	0.0		0.0	0.0
183	23	6	0.0			0.0	0.0	0.0		0.0	0.0
184	23	8	0.0	0.0			0.0	0.0		0.0	0.0
185	23	9	0.0	0.0		0.0		0.0		0.0	0.0
186	23	11	0.0	0.0		0.0	0.0			0.0	0.0
187	23	13	0.0	0.0		0.0	0.0	0.0			0.0
188	23	15	0.0	0.0		0.0	0.0	0.0		0.0
189	24	2		0.0		0.0		0.0		0.0	0.0		0.0	0.0
190	24	4	0.0	0.0		0.0		0.0		0.0	0.0		0.0
191	24	6	0.0			0.0		0.0		0.0	0.0		0.0	0.0
192	24	8	0.0	0.0				0.0		0.0	0.0		0.0	0.0
193	24	10	0.0	0.0		0.0		0.0		0.0	0.0			0.0
194	24	11	0.0	0.0		0.0				0.0	0.0		0.0	0.0
195	24	13	0.0	0.0		0.0		0.0			0.0		0.0	0.0
196	24	15	0.0	0.0		0.0		0.0		0.0			0.0	0.0
197	25	2		0.0		0.0		0.0		0.0			0.0
198	25	6	0.0			0.0		0.0		0.0			0.0
199	25	8	0.0	0.0				0.0		0.0			1.0
200	25	10	0.0	0.0		1.0		0.0		0.0
201	25	11	0.0	0.0		0.0				0.0			0.0
202	25	13	0.0	0.0		0.0		0.0					0.0
203	26	2		0.0	0.0	0.0	0.0	0.0		0.0	0.0	0.0
204	26	3	0.0	0.0	0.0	0.0	0.0	0.0		0.0	0.0
205	26	6	0.0		1.0	0.0	0.0	0.0		0.0	0.0	0.0
206	26	7	0.0	1.0		0.0	0.0	0.0		0.0	0.0	0.0
207	26	8	0.0	0.0	0.0		0.0	0.0		0.0	0.0	0.0
208	26	9	0.0	0.0	0.0	0.0		0.0		0.0	0.0	0.0
209	26	11	0.0	0.0	0.0	0.0	0.0			0.0	0.0	0.0
210	26	13	0.0	0.0	0.0	0.0	0.0	0.0			0.0	0.0
211	26	15	0.0	0.0	0.0	0.0	0.0	0.0		0.0		0.0
212	27	2			0.0	0.0	0.0	0.0		0.0	0.0		0.0	0.0
213	27	4	0.0		0.0	0.0	0.0	0.0		0.0	0.0		0.0
214	27	7	0.0			0.0	0.0	0.0		0.0	0.0		0.0	0.0
215	27	8	0.0		0.0		0.0	0.0		0.0	0.0		0.0	0.0
216	27	9	0.0		0.0	0.0		0.0		0.0	0.0		0.0	0.0
217	27	10	0.0		0.0	0.0	0.0	0.0		0.0	0.0			0.0
218	27	11	0.0		0.0	0.0	0.0			0.0	0.0		0.0	0.0
219	27	13	0.0		0.0	0.0	0.0	0.0			0.0		0.0	0.0
220	27	15	0.0		0.0	0.0	0.0	0.0		0.0			0.0	0.0
221	28	2		0.0		0.0		0.0		0.0	0.0	0.0		0.0
222	28	3	0.0	0.0		0.0		0.0		0.0	0.0			0.0
223	28	4	0.0	0.0		0.0		0.0		0.0	0.0	0.0
224	28	6	0.0			0.0		0.0		0.0	0.0	0.0		0.0
225	28	8	0.0	0.0				0.0		0.0	0.0	0.0		0.0
226	28	11	0.0	0.0		0.0				0.0	0.0	0.0		0.0
227	28	13	0.0	0.0		0.0		0.0			0.0	0.0		0.0
228	28	15	0.0	0.0		0.0		0.0		0.0		0.0		0.0
229	29	2			0.0	0.0		0.0		0.0	0.0	0.0		0.0
230	29	3	0.0		0.0	0.0		0.0		0.0	0.0			0.0
231	29	4	0.0		0.0	0.0		0.0		0.0	0.0	0.0
232	29	7	0.0			0.0		0.0		0.0	0.0	0.0		0.0
233	29	8	0.0		0.0			0.0		0.0	0.0	0.0		0.0
234	29	11	0.0		0.0	0.0				0.0	0.0	0.0		0.0
235	29	13	0.0		0.0	0.0		0.0			0.0	0.0		0.0
236	29	15	0.0		0.0	0.0		0.0		0.0		0.0		0.0
237	30	2			0.0	0.0		0.0		0.0	0.0
238	30	7	0.0			0.0		0.0		0.0	0.0
239	30	8	0.0		0.0			0.0		0.0	0.0
240	30	11	0.0		0.0	0.0				0.0	0.0
241	30	13	0.0		0.0	0.0		0.0			0.0
242	30	15	0.0		0.0	0.0		0.0		0.0
243	31	2			0.0	0.0		0.0		0.0
244	31	7	0.0			0.0		0.0		0.0
245	31	8	0.0		0.0			0.0		0.0
246	31	11	0.0		0.0	0.0				0.0
247	31	13	0.0		0.0	0.0		0.0
248	32	2				0.0		0.0		0.0	0.0	0.0		0.0
249	32	3	0.0			0.0		0.0		0.0	0.0			0.0
250	32	4	0.0			0.0		0.0		0.0	0.0	0.0
251	32	8	0.0					0.0		0.0	0.0	0.0		0.0
252	32	11	0.0			0.0				0.0	0.0	0.0		0.0
253	32	13	0.0			0.0		0.0			0.0	0.0		0.0
254	32	15	0.0			0.0		0.0		0.0		0.0		0.0
255	33	2			0.0			0.0		0.0	0.0			0.0
256	33	4	0.0		0.0			0.0		0.0	0.0
257	33	7	0.0					0.0		0.0	0.0			0.0
258	33	11	0.0		0.0					0.0	0.0			0.0
259	33	13	0.0		0.0			0.0			0.0			0.0
260	33	15	0.0		0.0			0.0		0.0				0.0
261	34	2			0.0			0.0		0.0	0.0	0.0		0.0
262	34	3	0.0		0.0			0.0		0.0	0.0			0.0
263	34	4	0.0		0.0			0.0		0.0	0.0	0.0
264	34	7	0.0					0.0		0.0	0.0	0.0		0.0
265	34	11	0.0		0.0					0.0	0.0	0.0		0.0
266	34	13	0.0		0.0			0.0			0.0	0.0		0.0
267	34	15	0.0		0.0			0.0		0.0		0.0		0.0
268	35	2		0.0	0.0	0.0		0.0	0.0			0.0
269	35	3	0.0	0.0	0.0	0.0		0.0	0.0
270	35	6	0.0		0.0	1.0		0.0	0.0			0.0
271	35	7	0.0	0.0		0.0		0.0	0.0			0.0
272	35	8	0.0	1.0	0.0			0.0	0.0			0.0
273	35	11	0.0	0.0	0.0	0.0			0.0			0.0
274	35	12	0.0	0.0	0.0	0.0		0.0				0.0
275	36	2		0.0	0.0	0.0		0.0	0.0		0.0
276	36	6	0.0		0.0	1.0		0.0	0.0		0.0
277	36	7	0.0	0.0		0.0		0.0	0.0		0.0
278	36	8	0.0	1.0	0.0			0.0	0.0		0.0
279	36	11	0.0	0.0	0.0	0.0			0.0		0.0
280	36	12	0.0	0.0	0.0	0.0		0.0			0.0
281	36	15	0.0	0.0	0.0	0.0		0.0	0.0
282	37	2		0.0	0.0	0.0		0.0	0.0		0.0			0.0
283	37	4	0.0	0.0	0.0	0.0		0.0	1.0		0.0
284	37	6	0.0		0.0	1.0		0.0	0.0		0.0			0.0
285	37	7	0.0	0.0		0.0		0.0	0.0		0.0			0.0
286	37	8	0.0	1.0	0.0			0.0	0.0		0.0			0.0
287	37	11	0.0	0.0	0.0	0.0			0.0		0.0			0.0
288	37	12	0.0	0.0	0.0	0.0		0.0			0.0			1.0
289	37	15	0.0	0.0	0.0	0.0		0.0	0.0					0.0
290	38	2			0.0	0.0	0.0	0.0	0.0	0.0	0.0	0.0	0.0	0.0
291	38	3	0.0		0.0	0.0	0.0	0.0	0.0	0.0	0.0		0.0	0.0
292	38	4	0.0		0.0	0.0	0.0	0.0	1.0	0.0	0.0	0.0	0.0
293	38	7	0.0			0.0	0.0	0.0	0.0	0.0	0.0	0.0	0.0	0.0
294	38	8	0.0		0.0		0.0	0.0	0.0	0.0	0.0	0.0	0.0	0.0
295	38	9	0.0		0.0	0.0		0.0	0.0	0.0	0.0	0.0	0.0	0.0
296	38	10	0.0		0.0	0.0	0.0	0.0	0.0	0.0	0.0	0.0		0.0
297	38	11	0.0		0.0	0.0	0.0		0.0	0.0	0.0	0.0	0.0	0.0
298	38	12	0.0		0.0	0.0	0.0	0.0		0.0	0.0	0.0	0.0	1.0
299	38	13	0.0		0.0	0.0	0.0	0.0	0.0		0.0	0.0	0.0	0.0
300	38	15	0.0		0.0	0.0	0.0	0.0	0.0	0.0		0.0	0.0	0.0
301	39	2		0.0		0.0		0.0	0.0	0.0	0.0		0.0	0.0
302	39	4	0.0	0.0		0.0		0.0	1.0	0.0	0.0		0.0
303	39	6	0.0			1.0		0.0	0.0	0.0	0.0		0.0	0.0
304	39	8	0.0	1.0				0.0	0.0	0.0	0.0		0.0	0.0
305	39	10	0.0	0.0		0.0		0.0	0.0	0.0	0.0			0.0
306	39	11	0.0	0.0		0.0			0.0	0.0	0.0		0.0	0.0
307	39	12	0.0	0.0		0.0		0.0		0.0	0.0		0.0	1.0
308	39	13	0.0	0.0		0.0		0.0	0.0		0.0		0.0	0.0
309	39	15	0.0	0.0		0.0		0.0	0.0	0.0			0.0	0.0
310	40	2		0.0	0.0	0.0	0.0	0.0	0.0	0.0	0.0		0.0
311	40	6	0.0		0.0	1.0	0.0	0.0	0.0	0.0	0.0		0.0
312	40	7	0.0	0.0		0.0	0.0	0.0	0.0	0.0	0.0		0.0
313	40	8	0.0	1.0	0.0		0.0	0.0	0.0	0.0	0.0		0.0
314	40	9	0.0	0.0	0.0	0.0		0.0	0.0	0.0	0.0		0.0
315	40	10	0.0	0.0	0.0	0.0	0.0	0.0	0.0	0.0	0.0
316	40	11	0.0	0.0	0.0	0.0	0.0		0.0	0.0	0.0		0.0
317	40	12	0.0	0.0	0.0	0.0	0.0	0.0		0.0	0.0		0.0
318	40	13	0.0	0.0	0.0	0.0	0.0	0.0	0.0		0.0		0.0
319	40	15	0.0	0.0	0.0	0.0	0.0	0.0	0.0	0.0			0.0
320	41	2			0.0	0.0	0.0	0.0	0.0		0.0		0.0
321	41	7	0.0			0.0	0.0	0.0	0.0		0.0		0.0
322	41	8	0.0		0.0		0.0	0.0	0.0		0.0		0.0
323	41	9	0.0		0.0	0.0		0.0	0.0		0.0		0.0
324	41	10	0.0		0.0	0.0	0.0	0.0	0.0		0.0
325	41	11	0.0		0.0	0.0	0.0		0.0		0.0		0.0
326	41	12	0.0		0.0	0.0	0.0	0.0			0.0		0.0
327	41	15	0.0		0.0	0.0	0.0	0.0	0.0				0.0
328	42	2				0.0	0.0	0.0	0.0		0.0	0.0		0.0
329	42	3	0.0			0.0	0.0	0.0	0.0		0.0			0.0
330	42	4	0.0			0.0	0.0	0.0	1.0		0.0	0.0
331	42	8	0.0				0.0	0.0	0.0		0.0	0.0		0.0
332	42	9	0.0			0.0		0.0	0.0		0.0	0.0		0.0
333	42	11	0.0			0.0	0.0		0.0		0.0	0.0		0.0
334	42	12	0.0			0.0	0.0	0.0			0.0	0.0		1.0
335	42	15	0.0			0.0	0.0	0.0	0.0			0.0		0.0
336	43	2			0.0	0.0	0.0	0.0	0.0	0.0	0.0
337	43	7	0.0			0.0	0.0	0.0	0.0	0.0	0.0
338	43	8	0.0		0.0		0.0	0.0	0.0	0.0	0.0
339	43	9	0.0		0.0	0.0		0.0	0.0	0.0	0.0
340	43	11	0.0		0.0	0.0	0.0		0.0	0.0	0.0
341	43	12	0.0		0.0	0.0	0.0	0.0		0.0	0.0
342	43	13	0.0		0.0	0.0	0.0	0.0	0.0		0.0
343	43	15	0.0		0.0	0.0	0.0	0.0	0.0	0.0
344	44	2			0.0	0.0	0.0	0.0	0.0	0.0	0.0	0.0	0.0
345	44	3	0.0		0.0	0.0	0.0	0.0	0.0	0.0	0.0		0.0
346	44	7	0.0			0.0	0.0	0.0	0.0	0.0	0.0	0.0	0.0
347	44	8	0.0		0.0		0.0	0.0	0.0	0.0	0.0	0.0	0.0
348	44	9	0.0		0.0	0.0		0.0	0.0	0.0	0.0	0.0	0.0
349	44	10	0.0		0.0	0.0	0.0	0.0	0.0	0.0	0.0	0.0
350	44	11	0.0		0.0	0.0	0.0		0.0	0.0	0.0	0.0	0.0
351	44	12	0.0		0.0	0.0	0.0	0.0		0.0	0.0	0.0	0.0
352	44	13	0.0		0.0	0.0	0.0	0.0	0.0		0.0	0.0	0.0
353	44	15	0.0		0.0	0.0	0.0	0.0	0.0	0.0		0.0	0.0
354	45	2			0.0	0.0	0.0	0.0	0.0	0.0	0.0	0.0	0.0	0.0
355	45	3	0.0		0.0	0.0	0.0	0.0	0.0	0.0	0.0		0.0	0.0
356	45	4	0.0		0.0	0.0	0.0	0.0	1.0	0.0	0.0	0.0	0.0
357	45	7	0.0			0.0	0.0	0.0	0.0	0.0	0.0	0.0	0.0	0.0
358	45	8	0.0		0.0		0.0	0.0	0.0	0.0	0.0	0.0	0.0	0.0
359	45	9	0.0		0.0	0.0		0.0	0.0	0.0	0.0	0.0	0.0	0.0
360	45	10	0.0		0.0	0.0	0.0	0.0	0.0	0.0	0.0	0.0		0.0
361	45	11	0.0		0.0	0.0	0.0		0.0	0.0	0.0	0.0	0.0	0.0
362	45	12	0.0		0.0	0.0	0.0	0.0		0.0	0.0	0.0	0.0	1.0
363	45	13	0.0		0.0	0.0	0.0	0.0	0.0		0.0	0.0	0.0	0.0
364	45	15	0.0		0.0	0.0	0.0	0.0	0.0	0.0		0.0	0.0	0.0
365	46	2			0.0	0.0	0.0	0.0	0.0	0.0	0.0		0.0
366	46	7	0.0			0.0	0.0	0.0	0.0	0.0	0.0		0.0
367	46	8	0.0		0.0		0.0	0.0	0.0	0.0	0.0		0.0
368	46	9	0.0		0.0	0.0		0.0	0.0	0.0	0.0		0.0
369	46	10	0.0		0.0	0.0	0.0	0.0	0.0	0.0	0.0
370	46	11	0.0		0.0	0.0	0.0		0.0	0.0	0.0		0.0
371	46	12	0.0		0.0	0.0	0.0	0.0		0.0	0.0		0.0
372	46	13	0.0		0.0	0.0	0.0	0.0	0.0		0.0		0.0
373	46	15	0.0		0.0	0.0	0.0	0.0	0.0	0.0			0.0
374	47	2			0.0	0.0	0.0	0.0	0.0	0.0	0.0		0.0
375	47	7	0.0			0.0	0.0	0.0	0.0	0.0	0.0		0.0
376	47	8	0.0		0.0		0.0	0.0	0.0	0.0	0.0		0.0
377	47	9	0.0		0.0	0.0		0.0	0.0	0.0	0.0		0.0
378	47	10	0.0		0.0	0.0	0.0	0.0	0.0	0.0	0.0
379	47	11	0.0		0.0	0.0	0.0		0.0	0.0	0.0		0.0
380	47	12	0.0		0.0	0.0	0.0	0.0		0.0	0.0		0.0
381	47	13	0.0		0.0	0.0	0.0	0.0	0.0		0.0		0.0
382	47	15	0.0		0.0	0.0	0.0	0.0	0.0	0.0			0.0
383	48	2			0.0	0.0		0.0	0.0	0.0	0.0		0.0
384	48	7	0.0			0.0		0.0	0.0	0.0	0.0		0.0
385	48	8	0.0		0.0			0.0	0.0	0.0	0.0		0.0
386	48	10	0.0		0.0	0.0		0.0	0.0	0.0	0.0
387	48	11	0.0		0.0	0.0			0.0	0.0	0.0		0.0
388	48	12	0.0		0.0	0.0		0.0		0.0	0.0		0.0
389	48	13	0.0		0.0	0.0		0.0	0.0		0.0		0.0
390	48	15	0.0		0.0	0.0		0.0	0.0	0.0			0.0
391	49	2			0.0	0.0		0.0	0.0	0.0	0.0		0.0
392	49	7	0.0			0.0		0.0	0.0	0.0	0.0		0.0
393	49	8	0.0		0.0			0.0	0.0	0.0	0.0		0.0
394	49	10	0.0		0.0	0.0		0.0	0.0	0.0	0.0
395	49	11	0.0		0.0	0.0			0.0	0.0	0.0		0.0
396	49	12	0.0		0.0	0.0		0.0		0.0	0.0		0.0
397	49	13	0.0		0.0	0.0		0.0	0.0		0.0		0.0
398	49	15	0.0		0.0	0.0		0.0	0.0	0.0			0.0
399	50	2				0.0		0.0	0.0	0.0	0.0		0.0
400	50	8	0.0					0.0	0.0	0.0	0.0		0.0
401	50	10	0.0			0.0		0.0	0.0	0.0	0.0
402	50	11	0.0			0.0			0.0	0.0	0.0		0.0
403	50	12	0.0			0.0		0.0		0.0	0.0		0.0
404	50	13	0.0			0.0		0.0	0.0		0.0		0.0
405	50	15	0.0			0.0		0.0	0.0	0.0			0.0
406	51	2			0.0	0.0		0.0	0.0	0.0			0.0	0.0
407	51	4	0.0		0.0	0.0		0.0	0.0	0.0			0.0
408	51	7	0.0			0.0		0.0	0.0	0.0			0.0	0.0
409	51	8	0.0		0.0			0.0	0.0	0.0			0.0	0.0
410	51	10	0.0		0.0	0.0		0.0	0.0	0.0				0.0
411	51	11	0.0		0.0	0.0			0.0	0.0			0.0	0.0
412	51	12	0.0		0.0	0.0		0.0		0.0			0.0	0.0
413	51	13	0.0		0.0	0.0		0.0	0.0				0.0	0.0
