## Supplementary material for "The BumbleBox: An open-source platform for quantifying behavior in bumblebee colonies": Sample BumbleBox Data Output: bumblebox-01_2023-10-28_12-05-02_raw.csv

filename	colony number	datetime	frame	ID	centroidX	centroidY	frontX	frontY
bumblebox-01_2023-10-28_12-05-02	01	2023-10-28_12-05-02	0	12	2226.75	2010.5	2238.0	2038.0
bumblebox-01_2023-10-28_12-05-02	01	2023-10-28_12-05-02	0	6	1968.25	1920.75	1979.5	1951.5
bumblebox-01_2023-10-28_12-05-02	01	2023-10-28_12-05-02	0	13	1673.75	1873.75	1655.5	1851.5
bumblebox-01_2023-10-28_12-05-02	01	2023-10-28_12-05-02	0	7	1986.5	1781.0	1980.0	1789.5
bumblebox-01_2023-10-28_12-05-02	01	2023-10-28_12-05-02	0	8	1855.5	1499.5	1825.5	1486.5
bumblebox-01_2023-10-28_12-05-02	01	2023-10-28_12-05-02	0	9	1956.75	1177.5	1970.0	1160.0
bumblebox-01_2023-10-28_12-05-02	01	2023-10-28_12-05-02	0	11	2478.25	865.5	2506.0	863.5
bumblebox-01_2023-10-28_12-05-02	01	2023-10-28_12-05-02	0	15	2203.25	583.75	2207.0	559.0
bumblebox-01_2023-10-28_12-05-02	01	2023-10-28_12-05-02	0	2	3085.5	858.5	3116.0	855.5
bumblebox-01_2023-10-28_12-05-02	01	2023-10-28_12-05-02	1	12	2221.75	2010.0	2239.0	2034.5
bumblebox-01_2023-10-28_12-05-02	01	2023-10-28_12-05-02	1	6	1968.25	1905.25	1988.5	1924.0
bumblebox-01_2023-10-28_12-05-02	01	2023-10-28_12-05-02	1	8	1820.0	1551.5	1801.5	1527.0
bumblebox-01_2023-10-28_12-05-02	01	2023-10-28_12-05-02	1	9	2041.5	1244.25	2023.0	1218.0
bumblebox-01_2023-10-28_12-05-02	01	2023-10-28_12-05-02	1	11	2478.75	865.0	2506.5	862.5
bumblebox-01_2023-10-28_12-05-02	01	2023-10-28_12-05-02	1	15	2226.75	613.25	2223.0	589.5
bumblebox-01_2023-10-28_12-05-02	01	2023-10-28_12-05-02	1	2	3086.25	860.25	3116.0	857.5
bumblebox-01_2023-10-28_12-05-02	01	2023-10-28_12-05-02	2	12	2248.75	2033.0	2264.5	2053.0
bumblebox-01_2023-10-28_12-05-02	01	2023-10-28_12-05-02	2	8	1775.5	1414.75	1763.0	1383.5
bumblebox-01_2023-10-28_12-05-02	01	2023-10-28_12-05-02	2	9	2025.75	1215.0	2005.5	1192.5
bumblebox-01_2023-10-28_12-05-02	01	2023-10-28_12-05-02	2	11	2480.0	866.0	2507.0	863.5
bumblebox-01_2023-10-28_12-05-02	01	2023-10-28_12-05-02	2	15	2208.0	585.25	2203.5	558.5
bumblebox-01_2023-10-28_12-05-02	01	2023-10-28_12-05-02	2	3	2455.0	207.25	2483.0	221.0
bumblebox-01_2023-10-28_12-05-02	01	2023-10-28_12-05-02	2	2	3075.75	872.5	3106.5	869.0
bumblebox-01_2023-10-28_12-05-02	01	2023-10-28_12-05-02	3	12	2245.0	2041.25	2261.0	2059.5
bumblebox-01_2023-10-28_12-05-02	01	2023-10-28_12-05-02	3	8	1849.75	1395.25	1841.5	1362.5
bumblebox-01_2023-10-28_12-05-02	01	2023-10-28_12-05-02	3	9	2006.0	1186.75	1987.0	1165.5
bumblebox-01_2023-10-28_12-05-02	01	2023-10-28_12-05-02	3	11	2480.0	865.25	2507.5	863.0
bumblebox-01_2023-10-28_12-05-02	01	2023-10-28_12-05-02	3	3	2448.25	188.5	2476.5	197.5
bumblebox-01_2023-10-28_12-05-02	01	2023-10-28_12-05-02	3	2	3072.25	873.0	3103.0	870.0
bumblebox-01_2023-10-28_12-05-02	01	2023-10-28_12-05-02	3	15	2200.75	548.75	2200.0	518.0
bumblebox-01_2023-10-28_12-05-02	01	2023-10-28_12-05-02	4	12	2244.5	2035.5	2257.0	2055.5
bumblebox-01_2023-10-28_12-05-02	01	2023-10-28_12-05-02	4	7	1989.75	1784.75	1978.5	1785.5
bumblebox-01_2023-10-28_12-05-02	01	2023-10-28_12-05-02	4	8	1859.25	1419.0	1841.0	1391.5
bumblebox-01_2023-10-28_12-05-02	01	2023-10-28_12-05-02	4	9	1999.0	1183.75	1979.0	1164.5
bumblebox-01_2023-10-28_12-05-02	01	2023-10-28_12-05-02	4	11	2479.25	865.5	2506.5	863.5
bumblebox-01_2023-10-28_12-05-02	01	2023-10-28_12-05-02	4	15	2200.75	564.25	2197.0	534.0
bumblebox-01_2023-10-28_12-05-02	01	2023-10-28_12-05-02	4	2	3072.0	884.5	3102.5	880.5
bumblebox-01_2023-10-28_12-05-02	01	2023-10-28_12-05-02	4	3	2442.5	186.0	2470.0	193.5
bumblebox-01_2023-10-28_12-05-02	01	2023-10-28_12-05-02	5	12	2257.5	2030.25	2270.5	2051.5
bumblebox-01_2023-10-28_12-05-02	01	2023-10-28_12-05-02	5	13	1662.5	1870.0	1647.0	1846.5
bumblebox-01_2023-10-28_12-05-02	01	2023-10-28_12-05-02	5	6	1949.75	1813.0	1965.5	1798.0
bumblebox-01_2023-10-28_12-05-02	01	2023-10-28_12-05-02	5	7	1991.0	1775.0	1977.0	1775.0
bumblebox-01_2023-10-28_12-05-02	01	2023-10-28_12-05-02	5	8	1854.25	1397.0	1843.0	1365.5
bumblebox-01_2023-10-28_12-05-02	01	2023-10-28_12-05-02	5	9	1996.75	1177.75	1978.0	1159.5
bumblebox-01_2023-10-28_12-05-02	01	2023-10-28_12-05-02	5	11	2479.75	865.75	2507.5	864.0
bumblebox-01_2023-10-28_12-05-02	01	2023-10-28_12-05-02	5	15	2205.0	535.25	2205.0	504.5
bumblebox-01_2023-10-28_12-05-02	01	2023-10-28_12-05-02	5	3	2441.25	185.25	2469.0	192.5
bumblebox-01_2023-10-28_12-05-02	01	2023-10-28_12-05-02	5	2	3075.75	896.75	3104.0	888.0
bumblebox-01_2023-10-28_12-05-02	01	2023-10-28_12-05-02	6	12	2251.25	2023.5	2259.5	2046.5
bumblebox-01_2023-10-28_12-05-02	01	2023-10-28_12-05-02	6	7	1986.75	1761.0	1976.0	1765.5
bumblebox-01_2023-10-28_12-05-02	01	2023-10-28_12-05-02	6	8	1800.25	1227.75	1794.0	1201.0
bumblebox-01_2023-10-28_12-05-02	01	2023-10-28_12-05-02	6	9	1999.25	1174.25	1979.0	1156.0
bumblebox-01_2023-10-28_12-05-02	01	2023-10-28_12-05-02	6	11	2479.25	865.0	2507.0	863.5
bumblebox-01_2023-10-28_12-05-02	01	2023-10-28_12-05-02	6	15	2208.5	518.0	2210.5	487.5
bumblebox-01_2023-10-28_12-05-02	01	2023-10-28_12-05-02	6	2	3079.25	896.25	3106.5	885.5
bumblebox-01_2023-10-28_12-05-02	01	2023-10-28_12-05-02	7	12	2257.0	2021.5	2259.0	2048.0
bumblebox-01_2023-10-28_12-05-02	01	2023-10-28_12-05-02	7	7	1977.25	1777.75	1968.5	1783.5
bumblebox-01_2023-10-28_12-05-02	01	2023-10-28_12-05-02	7	8	1879.5	1356.25	1855.0	1335.0
bumblebox-01_2023-10-28_12-05-02	01	2023-10-28_12-05-02	7	11	2479.5	865.25	2507.5	863.5
bumblebox-01_2023-10-28_12-05-02	01	2023-10-28_12-05-02	7	15	2204.0	514.25	2208.0	485.0
bumblebox-01_2023-10-28_12-05-02	01	2023-10-28_12-05-02	7	9	2006.0	1169.5	1983.0	1154.0
bumblebox-01_2023-10-28_12-05-02	01	2023-10-28_12-05-02	7	2	3070.5	906.25	3097.0	891.5
bumblebox-01_2023-10-28_12-05-02	01	2023-10-28_12-05-02	8	12	2264.0	2022.75	2267.5	2051.5
bumblebox-01_2023-10-28_12-05-02	01	2023-10-28_12-05-02	8	7	1991.0	1784.0	1982.0	1789.5
bumblebox-01_2023-10-28_12-05-02	01	2023-10-28_12-05-02	8	8	1900.0	1382.0	1872.5	1363.0
bumblebox-01_2023-10-28_12-05-02	01	2023-10-28_12-05-02	8	9	2002.5	1131.5	1980.5	1120.5
bumblebox-01_2023-10-28_12-05-02	01	2023-10-28_12-05-02	8	11	2480.0	865.25	2507.5	863.0
bumblebox-01_2023-10-28_12-05-02	01	2023-10-28_12-05-02	8	15	2197.0	546.0	2197.0	518.5
bumblebox-01_2023-10-28_12-05-02	01	2023-10-28_12-05-02	8	2	3062.0	900.5	3085.5	880.5
bumblebox-01_2023-10-28_12-05-02	01	2023-10-28_12-05-02	9	12	2278.0	2038.25	2284.0	2066.0
bumblebox-01_2023-10-28_12-05-02	01	2023-10-28_12-05-02	9	8	1850.25	1428.5	1817.5	1432.5
bumblebox-01_2023-10-28_12-05-02	01	2023-10-28_12-05-02	9	10	1802.75	1003.25	1826.0	992.0
bumblebox-01_2023-10-28_12-05-02	01	2023-10-28_12-05-02	9	11	2479.5	865.5	2507.0	863.5
bumblebox-01_2023-10-28_12-05-02	01	2023-10-28_12-05-02	9	15	2193.25	529.75	2194.0	501.5
bumblebox-01_2023-10-28_12-05-02	01	2023-10-28_12-05-02	9	3	2444.5	188.5	2471.0	196.5
bumblebox-01_2023-10-28_12-05-02	01	2023-10-28_12-05-02	9	2	3070.5	893.75	3090.5	870.5
bumblebox-01_2023-10-28_12-05-02	01	2023-10-28_12-05-02	10	12	2267.5	2016.75	2261.5	2045.0
bumblebox-01_2023-10-28_12-05-02	01	2023-10-28_12-05-02	10	13	1671.0	1864.5	1646.5	1848.0
bumblebox-01_2023-10-28_12-05-02	01	2023-10-28_12-05-02	10	8	1809.5	1485.25	1780.5	1500.0
bumblebox-01_2023-10-28_12-05-02	01	2023-10-28_12-05-02	10	11	2479.5	865.5	2506.5	863.5
bumblebox-01_2023-10-28_12-05-02	01	2023-10-28_12-05-02	10	2	3071.25	881.0	3086.5	855.5
bumblebox-01_2023-10-28_12-05-02	01	2023-10-28_12-05-02	11	12	2274.75	2009.5	2276.5	2036.5
bumblebox-01_2023-10-28_12-05-02	01	2023-10-28_12-05-02	11	13	1651.25	1846.25	1639.0	1820.5
bumblebox-01_2023-10-28_12-05-02	01	2023-10-28_12-05-02	11	7	2002.0	1792.75	1988.5	1790.5
bumblebox-01_2023-10-28_12-05-02	01	2023-10-28_12-05-02	11	8	1802.5	1459.75	1770.0	1465.0
bumblebox-01_2023-10-28_12-05-02	01	2023-10-28_12-05-02	11	11	2479.5	865.5	2507.0	864.0
bumblebox-01_2023-10-28_12-05-02	01	2023-10-28_12-05-02	11	15	2191.5	520.5	2192.5	492.5
bumblebox-01_2023-10-28_12-05-02	01	2023-10-28_12-05-02	11	6	1925.5	1612.0	1945.0	1590.5
bumblebox-01_2023-10-28_12-05-02	01	2023-10-28_12-05-02	11	9	1977.5	1096.5	1949.5	1089.5
bumblebox-01_2023-10-28_12-05-02	01	2023-10-28_12-05-02	11	3	2444.25	188.5	2471.0	196.5
bumblebox-01_2023-10-28_12-05-02	01	2023-10-28_12-05-02	11	2	3078.0	882.0	3087.5	853.5
bumblebox-01_2023-10-28_12-05-02	01	2023-10-28_12-05-02	12	4	2064.0	2092.0	2074.0	2088.0
bumblebox-01_2023-10-28_12-05-02	01	2023-10-28_12-05-02	12	12	2255.25	2015.75	2260.0	2044.0
bumblebox-01_2023-10-28_12-05-02	01	2023-10-28_12-05-02	12	13	1655.0	1819.75	1641.5	1793.5
bumblebox-01_2023-10-28_12-05-02	01	2023-10-28_12-05-02	12	7	1996.75	1797.25	1981.0	1797.0
bumblebox-01_2023-10-28_12-05-02	01	2023-10-28_12-05-02	12	6	1929.75	1604.25	1949.5	1584.0
bumblebox-01_2023-10-28_12-05-02	01	2023-10-28_12-05-02	12	8	1741.0	1482.25	1710.0	1486.5
bumblebox-01_2023-10-28_12-05-02	01	2023-10-28_12-05-02	12	11	2480.25	865.0	2508.0	863.0
bumblebox-01_2023-10-28_12-05-02	01	2023-10-28_12-05-02	12	15	2192.0	520.0	2193.0	490.5
bumblebox-01_2023-10-28_12-05-02	01	2023-10-28_12-05-02	12	3	2441.0	184.25	2468.0	191.5
bumblebox-01_2023-10-28_12-05-02	01	2023-10-28_12-05-02	12	2	3069.75	878.5	3074.5	848.5
bumblebox-01_2023-10-28_12-05-02	01	2023-10-28_12-05-02	13	12	2275.25	2007.0	2277.0	2034.5
bumblebox-01_2023-10-28_12-05-02	01	2023-10-28_12-05-02	13	7	1983.5	1782.25	1970.5	1780.0
bumblebox-01_2023-10-28_12-05-02	01	2023-10-28_12-05-02	13	13	1668.5	1779.5	1666.0	1749.0
bumblebox-01_2023-10-28_12-05-02	01	2023-10-28_12-05-02	13	8	1718.0	1473.5	1685.0	1475.0
bumblebox-01_2023-10-28_12-05-02	01	2023-10-28_12-05-02	13	11	2479.75	865.5	2507.0	863.5
bumblebox-01_2023-10-28_12-05-02	01	2023-10-28_12-05-02	13	15	2192.25	519.5	2193.0	490.0
bumblebox-01_2023-10-28_12-05-02	01	2023-10-28_12-05-02	13	2	3040.5	864.5	3042.5	834.0
bumblebox-01_2023-10-28_12-05-02	01	2023-10-28_12-05-02	13	3	2434.0	183.0	2460.0	188.5
bumblebox-01_2023-10-28_12-05-02	01	2023-10-28_12-05-02	14	12	2234.75	2005.5	2246.0	2031.0
bumblebox-01_2023-10-28_12-05-02	01	2023-10-28_12-05-02	14	7	1986.75	1764.75	1973.0	1765.0
bumblebox-01_2023-10-28_12-05-02	01	2023-10-28_12-05-02	14	13	1721.5	1731.0	1735.5	1704.5
bumblebox-01_2023-10-28_12-05-02	01	2023-10-28_12-05-02	14	8	1711.25	1463.5	1679.0	1465.0
bumblebox-01_2023-10-28_12-05-02	01	2023-10-28_12-05-02	14	11	2474.25	864.25	2502.0	865.0
bumblebox-01_2023-10-28_12-05-02	01	2023-10-28_12-05-02	14	15	2192.25	518.75	2192.5	489.0
bumblebox-01_2023-10-28_12-05-02	01	2023-10-28_12-05-02	14	2	3037.75	843.0	3041.5	813.0
bumblebox-01_2023-10-28_12-05-02	01	2023-10-28_12-05-02	14	3	2384.5	171.25	2406.0	174.0
bumblebox-01_2023-10-28_12-05-02	01	2023-10-28_12-05-02	15	12	2243.25	2006.25	2258.5	2029.0
bumblebox-01_2023-10-28_12-05-02	01	2023-10-28_12-05-02	15	7	1972.75	1774.75	1961.5	1775.5
bumblebox-01_2023-10-28_12-05-02	01	2023-10-28_12-05-02	15	13	1716.5	1696.25	1731.0	1669.5
bumblebox-01_2023-10-28_12-05-02	01	2023-10-28_12-05-02	15	8	1701.25	1458.25	1669.5	1459.5
bumblebox-01_2023-10-28_12-05-02	01	2023-10-28_12-05-02	15	11	2476.0	865.75	2503.0	863.5
bumblebox-01_2023-10-28_12-05-02	01	2023-10-28_12-05-02	15	2	3039.5	820.0	3042.5	790.0
bumblebox-01_2023-10-28_12-05-02	01	2023-10-28_12-05-02	16	12	2241.0	2007.25	2254.5	2027.0
bumblebox-01_2023-10-28_12-05-02	01	2023-10-28_12-05-02	16	7	1987.5	1779.0	1976.0	1778.0
bumblebox-01_2023-10-28_12-05-02	01	2023-10-28_12-05-02	16	13	1734.25	1695.0	1753.5	1673.5
bumblebox-01_2023-10-28_12-05-02	01	2023-10-28_12-05-02	16	8	1697.25	1460.25	1666.0	1462.0
bumblebox-01_2023-10-28_12-05-02	01	2023-10-28_12-05-02	16	11	2471.0	862.75	2498.5	857.5
bumblebox-01_2023-10-28_12-05-02	01	2023-10-28_12-05-02	16	15	2193.0	519.5	2193.5	490.0
bumblebox-01_2023-10-28_12-05-02	01	2023-10-28_12-05-02	16	2	3037.5	788.0	3037.0	759.0
bumblebox-01_2023-10-28_12-05-02	01	2023-10-28_12-05-02	17	4	2094.5	2110.25	2102.0	2101.0
bumblebox-01_2023-10-28_12-05-02	01	2023-10-28_12-05-02	17	12	2227.5	2004.75	2244.0	2029.5
bumblebox-01_2023-10-28_12-05-02	01	2023-10-28_12-05-02	17	7	1986.25	1773.75	1974.5	1774.0
bumblebox-01_2023-10-28_12-05-02	01	2023-10-28_12-05-02	17	8	1696.25	1458.5	1665.5	1461.0
bumblebox-01_2023-10-28_12-05-02	01	2023-10-28_12-05-02	17	11	2471.5	861.25	2498.5	855.0
bumblebox-01_2023-10-28_12-05-02	01	2023-10-28_12-05-02	17	15	2192.75	519.25	2193.0	490.0
bumblebox-01_2023-10-28_12-05-02	01	2023-10-28_12-05-02	17	13	1759.75	1693.75	1783.5	1680.0
bumblebox-01_2023-10-28_12-05-02	01	2023-10-28_12-05-02	17	2	3013.25	753.0	3003.5	724.0
bumblebox-01_2023-10-28_12-05-02	01	2023-10-28_12-05-02	18	4	2089.5	2111.5	2098.5	2101.5
bumblebox-01_2023-10-28_12-05-02	01	2023-10-28_12-05-02	18	12	2247.0	2007.5	2262.0	2032.5
bumblebox-01_2023-10-28_12-05-02	01	2023-10-28_12-05-02	18	7	1994.0	1774.0	1981.5	1772.0
bumblebox-01_2023-10-28_12-05-02	01	2023-10-28_12-05-02	18	8	1695.0	1459.75	1664.5	1462.5
bumblebox-01_2023-10-28_12-05-02	01	2023-10-28_12-05-02	18	11	2470.25	859.75	2497.5	852.5
bumblebox-01_2023-10-28_12-05-02	01	2023-10-28_12-05-02	18	15	2190.5	514.0	2192.5	484.5
bumblebox-01_2023-10-28_12-05-02	01	2023-10-28_12-05-02	18	3	2347.25	179.75	2359.5	187.0
bumblebox-01_2023-10-28_12-05-02	01	2023-10-28_12-05-02	18	13	1817.0	1677.5	1838.5	1667.0
bumblebox-01_2023-10-28_12-05-02	01	2023-10-28_12-05-02	18	2	2992.25	736.75	2982.0	710.5
bumblebox-01_2023-10-28_12-05-02	01	2023-10-28_12-05-02	19	12	2246.25	2010.5	2256.5	2038.0
bumblebox-01_2023-10-28_12-05-02	01	2023-10-28_12-05-02	19	7	1986.75	1776.75	1973.5	1774.5
bumblebox-01_2023-10-28_12-05-02	01	2023-10-28_12-05-02	19	8	1687.25	1458.25	1657.5	1461.5
bumblebox-01_2023-10-28_12-05-02	01	2023-10-28_12-05-02	19	11	2468.75	851.5	2494.5	841.0
bumblebox-01_2023-10-28_12-05-02	01	2023-10-28_12-05-02	19	15	2188.5	515.5	2188.5	485.0
bumblebox-01_2023-10-28_12-05-02	01	2023-10-28_12-05-02	19	13	1849.25	1675.0	1872.0	1667.5
bumblebox-01_2023-10-28_12-05-02	01	2023-10-28_12-05-02	19	2	2982.5	710.25	2973.5	683.5
bumblebox-01_2023-10-28_12-05-02	01	2023-10-28_12-05-02	19	3	2354.75	177.75	2366.0	186.0
bumblebox-01_2023-10-28_12-05-02	01	2023-10-28_12-05-02	20	4	2097.25	2109.25	2103.5	2097.0
bumblebox-01_2023-10-28_12-05-02	01	2023-10-28_12-05-02	20	12	2277.5	2035.25	2288.5	2061.0
bumblebox-01_2023-10-28_12-05-02	01	2023-10-28_12-05-02	20	7	1988.0	1772.0	1974.5	1771.0
bumblebox-01_2023-10-28_12-05-02	01	2023-10-28_12-05-02	20	8	1692.0	1458.75	1662.5	1466.0
bumblebox-01_2023-10-28_12-05-02	01	2023-10-28_12-05-02	20	9	1845.25	1136.75	1815.0	1150.0
bumblebox-01_2023-10-28_12-05-02	01	2023-10-28_12-05-02	20	11	2476.5	837.0	2500.0	822.5
bumblebox-01_2023-10-28_12-05-02	01	2023-10-28_12-05-02	20	15	2190.0	532.0	2190.5	505.0
bumblebox-01_2023-10-28_12-05-02	01	2023-10-28_12-05-02	20	13	1865.25	1727.0	1895.0	1731.5
bumblebox-01_2023-10-28_12-05-02	01	2023-10-28_12-05-02	20	2	2978.0	693.5	2970.0	666.0
bumblebox-01_2023-10-28_12-05-02	01	2023-10-28_12-05-02	21	13	1841.25	1794.5	1860.0	1819.0
bumblebox-01_2023-10-28_12-05-02	01	2023-10-28_12-05-02	21	8	1690.25	1464.75	1659.5	1468.5
bumblebox-01_2023-10-28_12-05-02	01	2023-10-28_12-05-02	21	9	1844.0	1140.75	1813.0	1152.5
bumblebox-01_2023-10-28_12-05-02	01	2023-10-28_12-05-02	21	11	2496.5	805.5	2513.0	785.5
bumblebox-01_2023-10-28_12-05-02	01	2023-10-28_12-05-02	21	15	2187.25	521.25	2187.5	493.5
bumblebox-01_2023-10-28_12-05-02	01	2023-10-28_12-05-02	21	3	2358.5	175.75	2371.0	184.5
bumblebox-01_2023-10-28_12-05-02	01	2023-10-28_12-05-02	21	12	2310.25	2063.5	2315.5	2086.5
bumblebox-01_2023-10-28_12-05-02	01	2023-10-28_12-05-02	21	7	1990.5	1776.0	1980.0	1774.5
bumblebox-01_2023-10-28_12-05-02	01	2023-10-28_12-05-02	21	2	2967.25	693.0	2954.5	667.0
bumblebox-01_2023-10-28_12-05-02	01	2023-10-28_12-05-02	22	13	1773.25	1870.5	1783.5	1897.5
bumblebox-01_2023-10-28_12-05-02	01	2023-10-28_12-05-02	22	7	1995.25	1782.75	1987.0	1781.5
bumblebox-01_2023-10-28_12-05-02	01	2023-10-28_12-05-02	22	6	1933.5	1581.0	1955.5	1559.5
bumblebox-01_2023-10-28_12-05-02	01	2023-10-28_12-05-02	22	8	1685.5	1459.75	1656.0	1465.5
bumblebox-01_2023-10-28_12-05-02	01	2023-10-28_12-05-02	22	9	1746.25	1138.0	1716.5	1143.5
bumblebox-01_2023-10-28_12-05-02	01	2023-10-28_12-05-02	22	11	2507.75	794.0	2525.0	774.5
bumblebox-01_2023-10-28_12-05-02	01	2023-10-28_12-05-02	22	15	2188.5	522.0	2189.0	494.0
bumblebox-01_2023-10-28_12-05-02	01	2023-10-28_12-05-02	22	4	2100.5	2115.25	2106.5	2102.5
bumblebox-01_2023-10-28_12-05-02	01	2023-10-28_12-05-02	22	2	2947.0	698.75	2930.0	675.0
bumblebox-01_2023-10-28_12-05-02	01	2023-10-28_12-05-02	23	13	1737.25	1905.75	1749.0	1930.5
bumblebox-01_2023-10-28_12-05-02	01	2023-10-28_12-05-02	23	6	1936.0	1576.25	1959.0	1554.5
bumblebox-01_2023-10-28_12-05-02	01	2023-10-28_12-05-02	23	8	1694.25	1466.0	1663.0	1469.0
bumblebox-01_2023-10-28_12-05-02	01	2023-10-28_12-05-02	23	9	1693.75	1086.75	1671.5	1087.0
bumblebox-01_2023-10-28_12-05-02	01	2023-10-28_12-05-02	23	11	2512.0	780.25	2528.0	760.5
bumblebox-01_2023-10-28_12-05-02	01	2023-10-28_12-05-02	23	15	2190.0	519.25	2191.5	491.0
bumblebox-01_2023-10-28_12-05-02	01	2023-10-28_12-05-02	23	2	2957.5	718.0	2939.5	692.0
bumblebox-01_2023-10-28_12-05-02	01	2023-10-28_12-05-02	24	13	1737.25	1933.25	1752.5	1955.0
bumblebox-01_2023-10-28_12-05-02	01	2023-10-28_12-05-02	24	10	1466.75	1494.75	1480.5	1518.5
bumblebox-01_2023-10-28_12-05-02	01	2023-10-28_12-05-02	24	8	1709.0	1469.75	1678.5	1479.5
bumblebox-01_2023-10-28_12-05-02	01	2023-10-28_12-05-02	24	11	2510.0	760.25	2521.5	737.5
bumblebox-01_2023-10-28_12-05-02	01	2023-10-28_12-05-02	24	15	2190.25	519.25	2191.0	491.0
bumblebox-01_2023-10-28_12-05-02	01	2023-10-28_12-05-02	24	4	2092.75	2114.0	2097.5	2101.0
bumblebox-01_2023-10-28_12-05-02	01	2023-10-28_12-05-02	24	6	1954.25	1557.25	1979.0	1537.5
bumblebox-01_2023-10-28_12-05-02	01	2023-10-28_12-05-02	24	2	2954.5	732.5	2935.5	707.5
bumblebox-01_2023-10-28_12-05-02	01	2023-10-28_12-05-02	25	13	1762.0	1957.5	1772.0	1980.5
bumblebox-01_2023-10-28_12-05-02	01	2023-10-28_12-05-02	25	10	1557.0	1593.75	1584.5	1610.0
bumblebox-01_2023-10-28_12-05-02	01	2023-10-28_12-05-02	25	8	1701.25	1473.25	1671.5	1482.5
bumblebox-01_2023-10-28_12-05-02	01	2023-10-28_12-05-02	25	11	2521.5	743.25	2532.0	719.0
bumblebox-01_2023-10-28_12-05-02	01	2023-10-28_12-05-02	25	6	1934.75	1570.5	1956.5	1555.0
bumblebox-01_2023-10-28_12-05-02	01	2023-10-28_12-05-02	25	2	2945.5	725.5	2922.5	705.0
bumblebox-01_2023-10-28_12-05-02	01	2023-10-28_12-05-02	26	13	1757.0	2000.0	1763.0	2026.0
bumblebox-01_2023-10-28_12-05-02	01	2023-10-28_12-05-02	26	7	1987.75	1781.0	1975.0	1782.5
bumblebox-01_2023-10-28_12-05-02	01	2023-10-28_12-05-02	26	8	1705.25	1464.75	1676.5	1477.5
bumblebox-01_2023-10-28_12-05-02	01	2023-10-28_12-05-02	26	9	1680.5	1080.0	1668.5	1076.0
bumblebox-01_2023-10-28_12-05-02	01	2023-10-28_12-05-02	26	11	2481.75	745.5	2472.5	721.0
bumblebox-01_2023-10-28_12-05-02	01	2023-10-28_12-05-02	26	15	2190.0	517.0	2191.0	488.5
bumblebox-01_2023-10-28_12-05-02	01	2023-10-28_12-05-02	26	3	2340.25	180.5	2346.5	190.5
bumblebox-01_2023-10-28_12-05-02	01	2023-10-28_12-05-02	26	6	1933.0	1585.5	1956.0	1566.5
bumblebox-01_2023-10-28_12-05-02	01	2023-10-28_12-05-02	26	2	2914.5	735.75	2885.0	729.5
bumblebox-01_2023-10-28_12-05-02	01	2023-10-28_12-05-02	27	13	1783.25	2144.0	1789.5	2170.5
bumblebox-01_2023-10-28_12-05-02	01	2023-10-28_12-05-02	27	4	2085.0	2105.25	2092.0	2092.0
bumblebox-01_2023-10-28_12-05-02	01	2023-10-28_12-05-02	27	7	1986.5	1786.5	1972.5	1793.0
bumblebox-01_2023-10-28_12-05-02	01	2023-10-28_12-05-02	27	10	1517.25	1595.25	1536.0	1619.0
bumblebox-01_2023-10-28_12-05-02	01	2023-10-28_12-05-02	27	8	1705.25	1466.25	1676.0	1478.0
bumblebox-01_2023-10-28_12-05-02	01	2023-10-28_12-05-02	27	11	2454.25	774.75	2436.5	753.0
bumblebox-01_2023-10-28_12-05-02	01	2023-10-28_12-05-02	27	15	2189.25	517.5	2190.5	489.0
bumblebox-01_2023-10-28_12-05-02	01	2023-10-28_12-05-02	27	9	1709.75	1097.5	1702.5	1091.0
bumblebox-01_2023-10-28_12-05-02	01	2023-10-28_12-05-02	27	2	2870.75	766.25	2839.5	768.5
bumblebox-01_2023-10-28_12-05-02	01	2023-10-28_12-05-02	28	13	1799.25	2130.25	1811.5	2154.5
bumblebox-01_2023-10-28_12-05-02	01	2023-10-28_12-05-02	28	4	2079.75	2098.75	2086.5	2083.5
bumblebox-01_2023-10-28_12-05-02	01	2023-10-28_12-05-02	28	8	1722.5	1471.5	1701.5	1492.5
bumblebox-01_2023-10-28_12-05-02	01	2023-10-28_12-05-02	28	11	2441.0	772.5	2418.0	755.5
bumblebox-01_2023-10-28_12-05-02	01	2023-10-28_12-05-02	28	15	2189.0	516.75	2190.5	488.5
bumblebox-01_2023-10-28_12-05-02	01	2023-10-28_12-05-02	28	6	1934.0	1585.0	1958.0	1566.0
bumblebox-01_2023-10-28_12-05-02	01	2023-10-28_12-05-02	28	2	2859.5	807.25	2831.0	820.0
bumblebox-01_2023-10-28_12-05-02	01	2023-10-28_12-05-02	28	3	2339.0	176.0	2349.0	182.5
bumblebox-01_2023-10-28_12-05-02	01	2023-10-28_12-05-02	29	13	1836.5	2154.25	1844.5	2177.5
bumblebox-01_2023-10-28_12-05-02	01	2023-10-28_12-05-02	29	4	2081.75	2099.5	2086.0	2085.5
bumblebox-01_2023-10-28_12-05-02	01	2023-10-28_12-05-02	29	7	1986.5	1788.0	1970.0	1791.0
bumblebox-01_2023-10-28_12-05-02	01	2023-10-28_12-05-02	29	8	1762.5	1467.5	1747.0	1494.0
bumblebox-01_2023-10-28_12-05-02	01	2023-10-28_12-05-02	29	11	2411.25	761.0	2388.0	745.0
bumblebox-01_2023-10-28_12-05-02	01	2023-10-28_12-05-02	29	15	2190.75	515.5	2192.5	487.5
bumblebox-01_2023-10-28_12-05-02	01	2023-10-28_12-05-02	29	3	2337.5	175.75	2346.5	182.5
bumblebox-01_2023-10-28_12-05-02	01	2023-10-28_12-05-02	29	2	2845.25	828.75	2822.0	850.0
bumblebox-01_2023-10-28_12-05-02	01	2023-10-28_12-05-02	30	13	1860.75	2210.0	1887.5	2225.0
bumblebox-01_2023-10-28_12-05-02	01	2023-10-28_12-05-02	30	7	1985.5	1790.5	1969.0	1793.5
bumblebox-01_2023-10-28_12-05-02	01	2023-10-28_12-05-02	30	8	1792.25	1539.5	1790.0	1563.5
bumblebox-01_2023-10-28_12-05-02	01	2023-10-28_12-05-02	30	11	2389.0	755.75	2369.5	735.5
bumblebox-01_2023-10-28_12-05-02	01	2023-10-28_12-05-02	30	15	2185.5	515.5	2186.5	487.5
bumblebox-01_2023-10-28_12-05-02	01	2023-10-28_12-05-02	30	2	2820.0	852.5	2795.5	872.5
bumblebox-01_2023-10-28_12-05-02	01	2023-10-28_12-05-02	31	13	1956.25	2262.0	1980.0	2276.0
bumblebox-01_2023-10-28_12-05-02	01	2023-10-28_12-05-02	31	7	1995.5	1793.5	1978.0	1790.5
bumblebox-01_2023-10-28_12-05-02	01	2023-10-28_12-05-02	31	8	1832.5	1469.0	1853.5	1489.0
bumblebox-01_2023-10-28_12-05-02	01	2023-10-28_12-05-02	31	11	2389.0	775.0	2361.5	765.0
bumblebox-01_2023-10-28_12-05-02	01	2023-10-28_12-05-02	31	2	2798.0	846.0	2768.5	856.5
bumblebox-01_2023-10-28_12-05-02	01	2023-10-28_12-05-02	32	13	1897.5	2278.0	1906.5	2301.5
bumblebox-01_2023-10-28_12-05-02	01	2023-10-28_12-05-02	32	4	2084.0	2104.0	2089.0	2091.0
bumblebox-01_2023-10-28_12-05-02	01	2023-10-28_12-05-02	32	8	1895.5	1474.75	1924.5	1485.0
bumblebox-01_2023-10-28_12-05-02	01	2023-10-28_12-05-02	32	11	2406.75	775.25	2377.0	773.0
bumblebox-01_2023-10-28_12-05-02	01	2023-10-28_12-05-02	32	15	2191.75	513.25	2195.5	485.5
bumblebox-01_2023-10-28_12-05-02	01	2023-10-28_12-05-02	32	3	2336.0	174.25	2344.0	180.0
bumblebox-01_2023-10-28_12-05-02	01	2023-10-28_12-05-02	32	2	2771.0	823.25	2739.5	823.5
bumblebox-01_2023-10-28_12-05-02	01	2023-10-28_12-05-02	33	13	1947.5	2281.75	1963.5	2297.0
bumblebox-01_2023-10-28_12-05-02	01	2023-10-28_12-05-02	33	7	1995.75	1785.75	1976.0	1784.0
bumblebox-01_2023-10-28_12-05-02	01	2023-10-28_12-05-02	33	11	2411.5	811.5	2382.0	818.5
bumblebox-01_2023-10-28_12-05-02	01	2023-10-28_12-05-02	33	15	2195.75	503.25	2201.5	476.5
bumblebox-01_2023-10-28_12-05-02	01	2023-10-28_12-05-02	33	4	2071.25	2096.75	2080.0	2084.5
bumblebox-01_2023-10-28_12-05-02	01	2023-10-28_12-05-02	33	2	2746.5	798.5	2719.5	784.0
bumblebox-01_2023-10-28_12-05-02	01	2023-10-28_12-05-02	34	13	1942.25	2282.75	1956.0	2299.0
bumblebox-01_2023-10-28_12-05-02	01	2023-10-28_12-05-02	34	7	1986.0	1760.0	1971.5	1764.5
bumblebox-01_2023-10-28_12-05-02	01	2023-10-28_12-05-02	34	11	2409.5	831.5	2384.0	847.0
bumblebox-01_2023-10-28_12-05-02	01	2023-10-28_12-05-02	34	15	2191.25	506.0	2194.5	478.0
bumblebox-01_2023-10-28_12-05-02	01	2023-10-28_12-05-02	34	4	2059.25	2082.25	2074.5	2072.0
bumblebox-01_2023-10-28_12-05-02	01	2023-10-28_12-05-02	34	2	2775.0	804.75	2756.5	780.5
bumblebox-01_2023-10-28_12-05-02	01	2023-10-28_12-05-02	34	3	2335.75	173.5	2343.0	179.0
bumblebox-01_2023-10-28_12-05-02	01	2023-10-28_12-05-02	35	12	2379.5	2046.0	2384.0	2061.5
bumblebox-01_2023-10-28_12-05-02	01	2023-10-28_12-05-02	35	7	1989.25	1763.0	1972.5	1764.0
bumblebox-01_2023-10-28_12-05-02	01	2023-10-28_12-05-02	35	8	1966.25	1420.0	1997.0	1408.5
bumblebox-01_2023-10-28_12-05-02	01	2023-10-28_12-05-02	35	11	2420.75	877.25	2402.0	900.5
bumblebox-01_2023-10-28_12-05-02	01	2023-10-28_12-05-02	35	3	2335.75	174.25	2342.5	180.5
bumblebox-01_2023-10-28_12-05-02	01	2023-10-28_12-05-02	35	6	2034.5	1523.0	2067.5	1519.0
bumblebox-01_2023-10-28_12-05-02	01	2023-10-28_12-05-02	35	2	2771.5	784.5	2761.5	755.5
bumblebox-01_2023-10-28_12-05-02	01	2023-10-28_12-05-02	36	12	2336.0	1986.5	2320.5	2013.5
bumblebox-01_2023-10-28_12-05-02	01	2023-10-28_12-05-02	36	7	1982.0	1763.0	1969.0	1769.5
bumblebox-01_2023-10-28_12-05-02	01	2023-10-28_12-05-02	36	6	2105.0	1498.5	2135.0	1504.0
bumblebox-01_2023-10-28_12-05-02	01	2023-10-28_12-05-02	36	8	1968.25	1407.75	2000.5	1400.5
bumblebox-01_2023-10-28_12-05-02	01	2023-10-28_12-05-02	36	11	2438.25	924.25	2426.5	952.0
bumblebox-01_2023-10-28_12-05-02	01	2023-10-28_12-05-02	36	15	2191.5	499.5	2195.0	470.0
bumblebox-01_2023-10-28_12-05-02	01	2023-10-28_12-05-02	36	2	2779.75	784.75	2771.5	755.0
bumblebox-01_2023-10-28_12-05-02	01	2023-10-28_12-05-02	37	4	2051.0	2079.0	2072.0	2078.0
bumblebox-01_2023-10-28_12-05-02	01	2023-10-28_12-05-02	37	12	2227.0	1981.5	2200.0	1999.0
bumblebox-01_2023-10-28_12-05-02	01	2023-10-28_12-05-02	37	7	1980.75	1754.25	1968.5	1764.0
bumblebox-01_2023-10-28_12-05-02	01	2023-10-28_12-05-02	37	6	2116.5	1494.25	2146.0	1503.0
bumblebox-01_2023-10-28_12-05-02	01	2023-10-28_12-05-02	37	8	1971.75	1404.75	2002.0	1391.5
bumblebox-01_2023-10-28_12-05-02	01	2023-10-28_12-05-02	37	11	2433.25	942.75	2419.5	969.0
bumblebox-01_2023-10-28_12-05-02	01	2023-10-28_12-05-02	37	15	2189.0	503.25	2192.0	474.0
bumblebox-01_2023-10-28_12-05-02	01	2023-10-28_12-05-02	37	2	2780.25	790.0	2773.0	760.5
bumblebox-01_2023-10-28_12-05-02	01	2023-10-28_12-05-02	38	13	1977.0	2277.25	1993.5	2292.0
bumblebox-01_2023-10-28_12-05-02	01	2023-10-28_12-05-02	38	4	2056.25	2078.5	2079.5	2080.0
bumblebox-01_2023-10-28_12-05-02	01	2023-10-28_12-05-02	38	12	2140.25	1988.25	2122.5	2007.5
bumblebox-01_2023-10-28_12-05-02	01	2023-10-28_12-05-02	38	8	1993.0	1379.75	2019.0	1361.0
bumblebox-01_2023-10-28_12-05-02	01	2023-10-28_12-05-02	38	9	1716.75	1088.25	1738.0	1075.0
bumblebox-01_2023-10-28_12-05-02	01	2023-10-28_12-05-02	38	11	2442.75	958.75	2436.5	988.0
bumblebox-01_2023-10-28_12-05-02	01	2023-10-28_12-05-02	38	15	2189.0	504.75	2191.5	475.0
bumblebox-01_2023-10-28_12-05-02	01	2023-10-28_12-05-02	38	7	1983.0	1763.25	1970.5	1769.5
bumblebox-01_2023-10-28_12-05-02	01	2023-10-28_12-05-02	38	10	1504.5	1621.0	1515.0	1640.0
bumblebox-01_2023-10-28_12-05-02	01	2023-10-28_12-05-02	38	2	2787.75	796.5	2783.0	766.5
bumblebox-01_2023-10-28_12-05-02	01	2023-10-28_12-05-02	38	3	2335.5	177.25	2342.0	184.5
bumblebox-01_2023-10-28_12-05-02	01	2023-10-28_12-05-02	39	13	1903.0	2273.0	1904.5	2294.0
bumblebox-01_2023-10-28_12-05-02	01	2023-10-28_12-05-02	39	4	2057.25	2077.25	2082.0	2079.0
bumblebox-01_2023-10-28_12-05-02	01	2023-10-28_12-05-02	39	12	2149.0	1993.25	2128.0	2010.0
bumblebox-01_2023-10-28_12-05-02	01	2023-10-28_12-05-02	39	10	1471.25	1613.75	1475.5	1634.5
bumblebox-01_2023-10-28_12-05-02	01	2023-10-28_12-05-02	39	6	2097.5	1487.75	2129.5	1491.0
bumblebox-01_2023-10-28_12-05-02	01	2023-10-28_12-05-02	39	8	1967.0	1418.75	1996.0	1403.0
bumblebox-01_2023-10-28_12-05-02	01	2023-10-28_12-05-02	39	11	2462.5	972.75	2468.5	1001.5
bumblebox-01_2023-10-28_12-05-02	01	2023-10-28_12-05-02	39	15	2188.25	502.75	2191.0	474.0
bumblebox-01_2023-10-28_12-05-02	01	2023-10-28_12-05-02	39	2	2782.25	793.25	2780.5	762.5
bumblebox-01_2023-10-28_12-05-02	01	2023-10-28_12-05-02	40	13	1917.5	2263.5	1917.0	2285.0
bumblebox-01_2023-10-28_12-05-02	01	2023-10-28_12-05-02	40	12	2143.5	2005.5	2124.5	2021.5
bumblebox-01_2023-10-28_12-05-02	01	2023-10-28_12-05-02	40	7	1986.5	1762.25	1972.5	1762.5
bumblebox-01_2023-10-28_12-05-02	01	2023-10-28_12-05-02	40	10	1460.0	1612.25	1463.0	1634.0
bumblebox-01_2023-10-28_12-05-02	01	2023-10-28_12-05-02	40	6	2184.25	1490.75	2216.5	1498.5
bumblebox-01_2023-10-28_12-05-02	01	2023-10-28_12-05-02	40	8	1999.0	1434.25	2014.0	1404.5
bumblebox-01_2023-10-28_12-05-02	01	2023-10-28_12-05-02	40	9	1701.75	1108.75	1733.0	1100.5
bumblebox-01_2023-10-28_12-05-02	01	2023-10-28_12-05-02	40	11	2485.75	970.5	2495.0	998.0
bumblebox-01_2023-10-28_12-05-02	01	2023-10-28_12-05-02	40	15	2192.25	501.75	2196.0	472.0
bumblebox-01_2023-10-28_12-05-02	01	2023-10-28_12-05-02	40	2	2778.0	787.0	2779.5	756.0
bumblebox-01_2023-10-28_12-05-02	01	2023-10-28_12-05-02	41	12	2139.5	2010.0	2124.0	2025.0
bumblebox-01_2023-10-28_12-05-02	01	2023-10-28_12-05-02	41	7	1984.75	1763.0	1972.5	1763.5
bumblebox-01_2023-10-28_12-05-02	01	2023-10-28_12-05-02	41	10	1468.5	1637.5	1473.0	1662.5
bumblebox-01_2023-10-28_12-05-02	01	2023-10-28_12-05-02	41	8	1998.25	1390.25	2003.0	1357.0
bumblebox-01_2023-10-28_12-05-02	01	2023-10-28_12-05-02	41	9	1717.0	1104.5	1747.5	1095.0
bumblebox-01_2023-10-28_12-05-02	01	2023-10-28_12-05-02	41	11	2507.0	954.0	2526.0	976.5
bumblebox-01_2023-10-28_12-05-02	01	2023-10-28_12-05-02	41	15	2189.75	497.5	2193.0	467.5
bumblebox-01_2023-10-28_12-05-02	01	2023-10-28_12-05-02	41	2	2794.75	775.0	2798.5	744.0
bumblebox-01_2023-10-28_12-05-02	01	2023-10-28_12-05-02	42	4	2058.0	2079.0	2084.5	2080.0
bumblebox-01_2023-10-28_12-05-02	01	2023-10-28_12-05-02	42	12	2131.25	2006.5	2115.5	2022.0
bumblebox-01_2023-10-28_12-05-02	01	2023-10-28_12-05-02	42	8	1974.5	1361.5	1978.5	1328.5
bumblebox-01_2023-10-28_12-05-02	01	2023-10-28_12-05-02	42	9	1739.0	1101.0	1770.0	1094.0
bumblebox-01_2023-10-28_12-05-02	01	2023-10-28_12-05-02	42	11	2510.75	957.25	2529.5	980.0
bumblebox-01_2023-10-28_12-05-02	01	2023-10-28_12-05-02	42	15	2189.25	496.0	2192.5	465.5
bumblebox-01_2023-10-28_12-05-02	01	2023-10-28_12-05-02	42	3	2311.75	198.25	2311.5	212.5
bumblebox-01_2023-10-28_12-05-02	01	2023-10-28_12-05-02	42	2	2813.0	768.25	2817.0	736.5
bumblebox-01_2023-10-28_12-05-02	01	2023-10-28_12-05-02	43	13	1946.5	2280.0	1952.0	2299.0
bumblebox-01_2023-10-28_12-05-02	01	2023-10-28_12-05-02	43	12	2125.25	2010.75	2108.5	2028.0
bumblebox-01_2023-10-28_12-05-02	01	2023-10-28_12-05-02	43	7	1985.75	1758.5	1971.0	1759.5
bumblebox-01_2023-10-28_12-05-02	01	2023-10-28_12-05-02	43	8	1968.0	1340.75	1971.0	1308.0
bumblebox-01_2023-10-28_12-05-02	01	2023-10-28_12-05-02	43	9	1740.75	1101.0	1771.0	1094.0
bumblebox-01_2023-10-28_12-05-02	01	2023-10-28_12-05-02	43	11	2511.0	958.75	2529.0	982.5
bumblebox-01_2023-10-28_12-05-02	01	2023-10-28_12-05-02	43	15	2193.75	495.25	2198.0	466.0
bumblebox-01_2023-10-28_12-05-02	01	2023-10-28_12-05-02	43	2	2813.0	775.75	2821.0	745.0
bumblebox-01_2023-10-28_12-05-02	01	2023-10-28_12-05-02	44	13	1999.0	2253.75	2009.5	2276.0
bumblebox-01_2023-10-28_12-05-02	01	2023-10-28_12-05-02	44	12	2147.5	2024.75	2132.0	2042.5
bumblebox-01_2023-10-28_12-05-02	01	2023-10-28_12-05-02	44	7	1990.75	1764.25	1977.0	1764.5
bumblebox-01_2023-10-28_12-05-02	01	2023-10-28_12-05-02	44	10	1480.0	1725.75	1482.5	1753.5
bumblebox-01_2023-10-28_12-05-02	01	2023-10-28_12-05-02	44	8	1987.0	1362.75	1991.5	1329.5
bumblebox-01_2023-10-28_12-05-02	01	2023-10-28_12-05-02	44	11	2511.5	959.5	2530.0	983.0
bumblebox-01_2023-10-28_12-05-02	01	2023-10-28_12-05-02	44	15	2192.5	495.75	2195.5	465.0
bumblebox-01_2023-10-28_12-05-02	01	2023-10-28_12-05-02	44	3	2298.25	211.0	2292.0	230.5
bumblebox-01_2023-10-28_12-05-02	01	2023-10-28_12-05-02	44	9	1745.75	1101.25	1776.5	1095.5
bumblebox-01_2023-10-28_12-05-02	01	2023-10-28_12-05-02	44	2	2824.5	777.25	2838.5	749.5
bumblebox-01_2023-10-28_12-05-02	01	2023-10-28_12-05-02	45	13	2031.0	2337.0	2044.0	2362.5
bumblebox-01_2023-10-28_12-05-02	01	2023-10-28_12-05-02	45	4	2053.0	2072.0	2078.5	2072.5
bumblebox-01_2023-10-28_12-05-02	01	2023-10-28_12-05-02	45	12	2141.25	2019.25	2123.0	2035.0
bumblebox-01_2023-10-28_12-05-02	01	2023-10-28_12-05-02	45	7	1997.0	1776.0	1982.5	1775.0
bumblebox-01_2023-10-28_12-05-02	01	2023-10-28_12-05-02	45	10	1485.5	1756.0	1480.0	1783.5
bumblebox-01_2023-10-28_12-05-02	01	2023-10-28_12-05-02	45	8	1966.5	1339.25	1973.0	1306.5
bumblebox-01_2023-10-28_12-05-02	01	2023-10-28_12-05-02	45	9	1745.25	1102.5	1775.5	1096.5
bumblebox-01_2023-10-28_12-05-02	01	2023-10-28_12-05-02	45	11	2511.5	960.0	2529.5	983.5
bumblebox-01_2023-10-28_12-05-02	01	2023-10-28_12-05-02	45	15	2193.25	495.75	2197.0	465.0
bumblebox-01_2023-10-28_12-05-02	01	2023-10-28_12-05-02	45	3	2283.75	223.0	2274.5	244.5
bumblebox-01_2023-10-28_12-05-02	01	2023-10-28_12-05-02	45	2	2858.0	784.0	2878.0	761.5
bumblebox-01_2023-10-28_12-05-02	01	2023-10-28_12-05-02	46	13	1983.75	2507.0	1984.5	2535.0
bumblebox-01_2023-10-28_12-05-02	01	2023-10-28_12-05-02	46	12	2135.5	2010.0	2117.0	2028.0
bumblebox-01_2023-10-28_12-05-02	01	2023-10-28_12-05-02	46	7	1994.5	1783.75	1980.0	1784.0
bumblebox-01_2023-10-28_12-05-02	01	2023-10-28_12-05-02	46	10	1473.0	1771.75	1458.5	1796.5
bumblebox-01_2023-10-28_12-05-02	01	2023-10-28_12-05-02	46	8	1974.0	1307.75	1989.5	1279.0
bumblebox-01_2023-10-28_12-05-02	01	2023-10-28_12-05-02	46	9	1701.0	1130.0	1729.5	1117.5
bumblebox-01_2023-10-28_12-05-02	01	2023-10-28_12-05-02	46	11	2511.5	960.5	2530.0	984.0
bumblebox-01_2023-10-28_12-05-02	01	2023-10-28_12-05-02	46	15	2192.5	496.0	2196.5	465.0
bumblebox-01_2023-10-28_12-05-02	01	2023-10-28_12-05-02	46	2	2893.0	801.25	2919.5	790.5
bumblebox-01_2023-10-28_12-05-02	01	2023-10-28_12-05-02	47	13	1963.5	2590.25	1962.5	2619.0
bumblebox-01_2023-10-28_12-05-02	01	2023-10-28_12-05-02	47	12	2154.25	2007.25	2133.5	2027.0
bumblebox-01_2023-10-28_12-05-02	01	2023-10-28_12-05-02	47	10	1453.5	1801.75	1435.0	1824.0
bumblebox-01_2023-10-28_12-05-02	01	2023-10-28_12-05-02	47	7	1993.0	1775.0	1977.0	1776.5
bumblebox-01_2023-10-28_12-05-02	01	2023-10-28_12-05-02	47	8	1972.75	1362.5	1978.0	1329.5
bumblebox-01_2023-10-28_12-05-02	01	2023-10-28_12-05-02	47	9	1747.0	1093.5	1772.0	1086.0
bumblebox-01_2023-10-28_12-05-02	01	2023-10-28_12-05-02	47	11	2510.75	960.5	2529.0	983.0
bumblebox-01_2023-10-28_12-05-02	01	2023-10-28_12-05-02	47	15	2192.0	496.75	2195.0	467.0
bumblebox-01_2023-10-28_12-05-02	01	2023-10-28_12-05-02	47	2	2954.25	804.0	2981.0	795.5
bumblebox-01_2023-10-28_12-05-02	01	2023-10-28_12-05-02	48	13	2084.25	2626.25	2101.5	2647.0
bumblebox-01_2023-10-28_12-05-02	01	2023-10-28_12-05-02	48	12	2190.5	1998.75	2168.5	2022.0
bumblebox-01_2023-10-28_12-05-02	01	2023-10-28_12-05-02	48	10	1481.75	1838.75	1472.0	1867.0
bumblebox-01_2023-10-28_12-05-02	01	2023-10-28_12-05-02	48	7	1999.5	1780.25	1983.5	1779.5
bumblebox-01_2023-10-28_12-05-02	01	2023-10-28_12-05-02	48	8	1966.75	1357.0	1975.5	1324.5
bumblebox-01_2023-10-28_12-05-02	01	2023-10-28_12-05-02	48	11	2511.0	960.5	2529.5	983.5
bumblebox-01_2023-10-28_12-05-02	01	2023-10-28_12-05-02	48	15	2192.0	495.5	2195.5	465.0
bumblebox-01_2023-10-28_12-05-02	01	2023-10-28_12-05-02	48	2	3011.25	801.5	3039.0	793.0
bumblebox-01_2023-10-28_12-05-02	01	2023-10-28_12-05-02	49	13	2144.0	2601.0	2165.0	2617.5
bumblebox-01_2023-10-28_12-05-02	01	2023-10-28_12-05-02	49	12	2226.75	1963.0	2231.0	1994.5
bumblebox-01_2023-10-28_12-05-02	01	2023-10-28_12-05-02	49	10	1516.5	1905.75	1519.0	1935.5
bumblebox-01_2023-10-28_12-05-02	01	2023-10-28_12-05-02	49	7	1998.75	1781.75	1985.0	1782.5
bumblebox-01_2023-10-28_12-05-02	01	2023-10-28_12-05-02	49	8	1959.5	1352.25	1969.5	1320.5
bumblebox-01_2023-10-28_12-05-02	01	2023-10-28_12-05-02	49	11	2511.5	960.25	2529.5	983.5
bumblebox-01_2023-10-28_12-05-02	01	2023-10-28_12-05-02	49	15	2192.5	497.75	2195.5	467.0
bumblebox-01_2023-10-28_12-05-02	01	2023-10-28_12-05-02	49	2	3025.25	783.0	3052.0	768.5
bumblebox-01_2023-10-28_12-05-02	01	2023-10-28_12-05-02	50	13	2186.0	2597.75	2207.5	2610.5
bumblebox-01_2023-10-28_12-05-02	01	2023-10-28_12-05-02	50	12	2273.5	2010.25	2276.5	2035.0
bumblebox-01_2023-10-28_12-05-02	01	2023-10-28_12-05-02	50	10	1551.0	1955.25	1557.5	1985.0
bumblebox-01_2023-10-28_12-05-02	01	2023-10-28_12-05-02	50	8	1967.5	1350.0	1973.0	1317.0
bumblebox-01_2023-10-28_12-05-02	01	2023-10-28_12-05-02	50	15	2189.25	503.25	2191.5	473.5
bumblebox-01_2023-10-28_12-05-02	01	2023-10-28_12-05-02	50	11	2510.5	959.75	2529.0	983.0
bumblebox-01_2023-10-28_12-05-02	01	2023-10-28_12-05-02	50	2	3030.0	774.0	3055.5	757.5
bumblebox-01_2023-10-28_12-05-02	01	2023-10-28_12-05-02	51	13	2194.25	2595.75	2217.0	2606.5
bumblebox-01_2023-10-28_12-05-02	01	2023-10-28_12-05-02	51	4	2046.0	2070.25	2070.0	2071.0
bumblebox-01_2023-10-28_12-05-02	01	2023-10-28_12-05-02	51	12	2267.5	1998.75	2267.0	2029.0
bumblebox-01_2023-10-28_12-05-02	01	2023-10-28_12-05-02	51	10	1557.25	1996.25	1564.5	2025.5
bumblebox-01_2023-10-28_12-05-02	01	2023-10-28_12-05-02	51	7	1996.5	1771.0	1983.0	1769.5
bumblebox-01_2023-10-28_12-05-02	01	2023-10-28_12-05-02	51	8	1970.5	1331.5	1972.5	1298.5
bumblebox-01_2023-10-28_12-05-02	01	2023-10-28_12-05-02	51	11	2510.75	960.0	2529.0	983.0
bumblebox-01_2023-10-28_12-05-02	01	2023-10-28_12-05-02	51	2	3048.0	779.0	3075.5	769.5
