## Supplementary material for "The BumbleBox: An open-source platform for quantifying behavior in bumblebee colonies": Sample BumbleBox Data Output: bumblebox-01_2023-10-28_12-40-03_updated.csv

filename	colony number	datetime	frame	ID	centroidX	centroidY	frontX	frontY	elapsed frames	speed	distance_from_center
bumblebox-01_2023-10-28_12-40-03	1	2023-10-28_12-40-03	0	1	1798.5	1492.0	1809.5	1519.0			493.2771311595542
bumblebox-01_2023-10-28_12-40-03	1	2023-10-28_12-40-03	0	6	2011.25	2032.0	2032.5	2054.0			538.363274773642
bumblebox-01_2023-10-28_12-40-03	1	2023-10-28_12-40-03	0	8	2484.0	1585.5	2458.5	1564.5			198.94585475701675
bumblebox-01_2023-10-28_12-40-03	1	2023-10-28_12-40-03	0	10	2519.75	1077.25	2544.0	1062.0			544.4732689719488
bumblebox-01_2023-10-28_12-40-03	1	2023-10-28_12-40-03	0	11	2683.0	1297.75	2699.5	1276.0			480.9535612977619
bumblebox-01_2023-10-28_12-40-03	1	2023-10-28_12-40-03	0	12	2218.0	1928.75	2203.0	1956.0			366.1967751428185
bumblebox-01_2023-10-28_12-40-03	1	2023-10-28_12-40-03	1	1	1796.25	1489.0	1804.0	1516.5	1.0	3.75	510.9236903502431
bumblebox-01_2023-10-28_12-40-03	1	2023-10-28_12-40-03	1	6	1995.5	1895.5	2027.0	1897.5	1.0	137.4056494471752	475.4348192561323
bumblebox-01_2023-10-28_12-40-03	1	2023-10-28_12-40-03	1	8	2494.0	1605.25	2471.0	1582.0	1.0	22.13735530726288	201.6181845992844
bumblebox-01_2023-10-28_12-40-03	1	2023-10-28_12-40-03	1	10	2567.75	1027.0	2589.0	1008.0	1.0	69.49145630939101	571.6114435183318
bumblebox-01_2023-10-28_12-40-03	1	2023-10-28_12-40-03	1	11	2721.5	1274.75	2743.0	1259.5	1.0	44.84696199298231	490.86299075652914
bumblebox-01_2023-10-28_12-40-03	1	2023-10-28_12-40-03	1	12	2255.75	1916.75	2234.0	1941.0	1.0	39.61139356296368	385.21906195623876
bumblebox-01_2023-10-28_12-40-03	1	2023-10-28_12-40-03	2	1	1796.25	1485.0	1804.5	1512.0	1.0	4.0	556.1365692710339
bumblebox-01_2023-10-28_12-40-03	1	2023-10-28_12-40-03	2	6	2157.25	1602.0	2190.0	1598.0	1.0	335.1198479648736	237.90502379567806
bumblebox-01_2023-10-28_12-40-03	1	2023-10-28_12-40-03	2	8	2501.75	1615.0	2485.5	1586.0	1.0	12.45491870708115	211.6311855104431
bumblebox-01_2023-10-28_12-40-03	1	2023-10-28_12-40-03	2	10	2648.75	949.5	2669.0	930.5	1.0	112.10374659216346	595.1519486768813
bumblebox-01_2023-10-28_12-40-03	1	2023-10-28_12-40-03	2	11	2766.0	1240.0	2787.0	1224.0	1.0	56.46071643186969	471.35355662943965
bumblebox-01_2023-10-28_12-40-03	1	2023-10-28_12-40-03	2	12	2242.25	1901.0	2211.5	1913.0	1.0	20.743975028908995	449.2071352363207
bumblebox-01_2023-10-28_12-40-03	1	2023-10-28_12-40-03	3	1	1793.5	1482.5	1801.0	1509.5	1.0	3.7165171868296265	691.6491589149645
bumblebox-01_2023-10-28_12-40-03	1	2023-10-28_12-40-03	3	2	3175.0	1427.5	3183.0	1407.0			692.1257838676756
bumblebox-01_2023-10-28_12-40-03	1	2023-10-28_12-40-03	3	6	2266.0	1608.25	2291.0	1631.5	1.0	108.92944964517172	282.9893561504469
bumblebox-01_2023-10-28_12-40-03	1	2023-10-28_12-40-03	3	10	2714.5	895.0	2737.0	877.5	1.0	85.4008928524755	579.7396835601686
bumblebox-01_2023-10-28_12-40-03	1	2023-10-28_12-40-03	3	11	2752.25	1227.0	2773.0	1210.0	1.0	18.92253947016626	335.18132012555697
bumblebox-01_2023-10-28_12-40-03	1	2023-10-28_12-40-03	3	12	2196.0	1918.5	2171.0	1935.5	1.0	49.45010111213121	569.5632250778759
bumblebox-01_2023-10-28_12-40-03	1	2023-10-28_12-40-03	4	1	1790.0	1483.5	1798.5	1510.0	1.0	3.640054944640259	691.7024039001343
bumblebox-01_2023-10-28_12-40-03	1	2023-10-28_12-40-03	4	2	3177.75	1401.0	3181.5	1373.5	1.0	26.64230658182583	698.5304289750602
bumblebox-01_2023-10-28_12-40-03	1	2023-10-28_12-40-03	4	6	2299.25	1617.75	2328.5	1636.0	1.0	34.58052197408246	249.0475453541728
bumblebox-01_2023-10-28_12-40-03	1	2023-10-28_12-40-03	4	8	2503.75	1607.0	2486.0	1580.5	2.0	8.246211251235321	161.4325694827283
bumblebox-01_2023-10-28_12-40-03	1	2023-10-28_12-40-03	4	10	2718.5	844.75	2736.5	822.5	1.0	50.40895257789037	647.6791474651817
bumblebox-01_2023-10-28_12-40-03	1	2023-10-28_12-40-03	4	11	2727.0	1236.75	2742.5	1212.0	1.0	27.067046384856994	323.9356078933351
bumblebox-01_2023-10-28_12-40-03	1	2023-10-28_12-40-03	4	12	2149.0	1939.75	2125.5	1955.0	1.0	51.58064074824973	593.8429862740982
bumblebox-01_2023-10-28_12-40-03	1	2023-10-28_12-40-03	5	1	1784.25	1484.25	1794.0	1511.0	1.0	5.798706752371601	709.7629347966199
bumblebox-01_2023-10-28_12-40-03	1	2023-10-28_12-40-03	5	2	3193.25	1358.75	3187.0	1331.5	1.0	45.00347208827337	704.8155836418805
bumblebox-01_2023-10-28_12-40-03	1	2023-10-28_12-40-03	5	6	2363.5	1697.75	2375.0	1725.5	1.0	102.60634726955249	305.00455370006813
bumblebox-01_2023-10-28_12-40-03	1	2023-10-28_12-40-03	5	10	2765.25	836.75	2789.0	819.0	1.0	47.42955302340514	645.1183407802876
bumblebox-01_2023-10-28_12-40-03	1	2023-10-28_12-40-03	5	11	2695.25	1208.25	2698.0	1179.5	1.0	42.66512041469003	294.6290157884055
bumblebox-01_2023-10-28_12-40-03	1	2023-10-28_12-40-03	5	12	2145.5	1938.75	2124.0	1954.0	1.0	3.640054944640259	622.7434820569737
bumblebox-01_2023-10-28_12-40-03	1	2023-10-28_12-40-03	6	1	1785.25	1488.5	1796.5	1515.5	1.0	4.366062299143245	577.3458971881588
bumblebox-01_2023-10-28_12-40-03	1	2023-10-28_12-40-03	6	6	2427.75	1759.25	2436.5	1790.0	1.0	88.93993759835904	326.89229495355204
bumblebox-01_2023-10-28_12-40-03	1	2023-10-28_12-40-03	6	10	2832.75	827.25	2859.5	817.5	1.0	68.16524040887701	773.1018513106794
bumblebox-01_2023-10-28_12-40-03	1	2023-10-28_12-40-03	6	11	2620.25	1173.0	2611.0	1146.5	1.0	82.87075780997782	372.038149925515
bumblebox-01_2023-10-28_12-40-03	1	2023-10-28_12-40-03	6	12	2136.5	1948.75	2118.0	1965.5	1.0	13.45362404707371	556.4749410350839
bumblebox-01_2023-10-28_12-40-03	1	2023-10-28_12-40-03	7	5	1940.5	1784.0	1966.0	1795.0			565.1891725619397
bumblebox-01_2023-10-28_12-40-03	1	2023-10-28_12-40-03	7	10	2869.25	857.75	2898.0	857.0	1.0	47.56574397610112	750.994686753009
bumblebox-01_2023-10-28_12-40-03	1	2023-10-28_12-40-03	7	11	2587.5	1120.25	2580.0	1093.5	1.0	62.089652922205964	370.2988077637437
bumblebox-01_2023-10-28_12-40-03	1	2023-10-28_12-40-03	7	12	2110.25	1937.25	2102.5	1963.5	1.0	28.658550207573306	577.6513498913077
bumblebox-01_2023-10-28_12-40-03	1	2023-10-28_12-40-03	8	1	1785.0	1504.0	1796.5	1531.0	2.0	15.502015997927495	633.92742558023
bumblebox-01_2023-10-28_12-40-03	1	2023-10-28_12-40-03	8	2	3094.5	1243.25	3066.5	1238.0	3.0	151.95990425108855	702.0342181138876
bumblebox-01_2023-10-28_12-40-03	1	2023-10-28_12-40-03	8	5	1933.25	1762.25	1956.5	1775.0	1.0	22.92651303622075	597.9686112744084
bumblebox-01_2023-10-28_12-40-03	1	2023-10-28_12-40-03	8	10	2941.25	886.75	2970.5	890.5	1.0	77.62087348130012	739.739623157665
bumblebox-01_2023-10-28_12-40-03	1	2023-10-28_12-40-03	8	11	2576.75	1068.5	2572.5	1040.5	1.0	52.854753807013424	372.7719109179826
bumblebox-01_2023-10-28_12-40-03	1	2023-10-28_12-40-03	8	12	2133.5	1948.75	2143.5	1978.5	1.0	25.93862949347941	612.7860230695903
bumblebox-01_2023-10-28_12-40-03	1	2023-10-28_12-40-03	9	1	1779.5	1511.0	1791.0	1538.0	1.0	8.902246907382429	649.019359088943
bumblebox-01_2023-10-28_12-40-03	1	2023-10-28_12-40-03	9	2	3008.0	1237.25	2993.5	1248.5	1.0	86.70784278253035	611.2609945614247
bumblebox-01_2023-10-28_12-40-03	1	2023-10-28_12-40-03	9	5	1944.0	1795.75	1968.5	1813.0	1.0	35.18255959989267	617.4859338253968
bumblebox-01_2023-10-28_12-40-03	1	2023-10-28_12-40-03	9	10	3039.75	924.25	3069.5	932.0	1.0	105.39686902370488	782.8152741689587
bumblebox-01_2023-10-28_12-40-03	1	2023-10-28_12-40-03	9	11	2573.0	982.0	2575.5	955.0	1.0	86.58124796975382	446.7629910130077
bumblebox-01_2023-10-28_12-40-03	1	2023-10-28_12-40-03	9	12	2171.0	1958.5	2200.0	1973.5	1.0	38.74677405926847	609.8383352486862
bumblebox-01_2023-10-28_12-40-03	1	2023-10-28_12-40-03	10	1	1777.0	1512.5	1788.5	1539.0	1.0	2.9154759474226504	657.9601526688375
bumblebox-01_2023-10-28_12-40-03	1	2023-10-28_12-40-03	10	10	3109.0	999.0	3136.5	1011.0	1.0	101.89762018810842	777.593442937889
bumblebox-01_2023-10-28_12-40-03	1	2023-10-28_12-40-03	10	11	2602.75	926.25	2610.5	901.0	1.0	63.19117818176838	461.83201762112594
bumblebox-01_2023-10-28_12-40-03	1	2023-10-28_12-40-03	10	12	2167.25	1953.25	2195.5	1970.0	1.0	6.45174395028197	653.8469335402591
bumblebox-01_2023-10-28_12-40-03	1	2023-10-28_12-40-03	11	1	1777.25	1513.75	1790.0	1540.5	1.0	1.2747548783981961	394.97169835318596
bumblebox-01_2023-10-28_12-40-03	1	2023-10-28_12-40-03	11	10	3188.75	1068.75	3214.0	1083.0	1.0	105.9486904119159	1121.0382431032403
bumblebox-01_2023-10-28_12-40-03	1	2023-10-28_12-40-03	11	11	2680.75	889.75	2699.0	872.5	1.0	86.11765208132418	704.6551940488339
bumblebox-01_2023-10-28_12-40-03	1	2023-10-28_12-40-03	11	12	2172.25	1957.0	2201.5	1971.5	1.0	6.25	695.9033733213255
bumblebox-01_2023-10-28_12-40-03	1	2023-10-28_12-40-03	11	13	607.5	903.5	588.5	881.5			1521.741812036457
bumblebox-01_2023-10-28_12-40-03	1	2023-10-28_12-40-03	12	1	1782.75	1520.5	1796.0	1546.5	1.0	8.707037383633999	406.14810722198376
bumblebox-01_2023-10-28_12-40-03	1	2023-10-28_12-40-03	12	10	3253.0	1172.0	3277.0	1189.5	1.0	121.60849065751947	1153.7853667385455
bumblebox-01_2023-10-28_12-40-03	1	2023-10-28_12-40-03	12	11	2707.5	904.0	2730.0	888.5	1.0	30.308827097068605	706.9384856548694
bumblebox-01_2023-10-28_12-40-03	1	2023-10-28_12-40-03	12	12	2152.0	1924.5	2180.5	1917.0	1.0	38.29246009333952	654.9482212358471
bumblebox-01_2023-10-28_12-40-03	1	2023-10-28_12-40-03	12	13	622.25	835.75	615.0	808.0	1.0	69.33703916378316	1543.9718010702138
bumblebox-01_2023-10-28_12-40-03	1	2023-10-28_12-40-03	13	1	1797.25	1523.0	1811.5	1549.0	1.0	14.713938969562161	546.6467730120103
bumblebox-01_2023-10-28_12-40-03	1	2023-10-28_12-40-03	13	2	3085.25	1264.25	3105.0	1287.0	4.0	81.83252715149398	799.934949612224
bumblebox-01_2023-10-28_12-40-03	1	2023-10-28_12-40-03	13	10	3261.75	1256.0	3276.5	1282.0	1.0	84.45449958409557	976.5591522164841
bumblebox-01_2023-10-28_12-40-03	1	2023-10-28_12-40-03	13	11	2741.0	926.25	2769.0	921.0	1.0	40.21582400001273	574.9623779962575
bumblebox-01_2023-10-28_12-40-03	1	2023-10-28_12-40-03	13	12	2211.0	1861.75	2231.0	1836.5	1.0	86.13107743433841	589.4662015567794
bumblebox-01_2023-10-28_12-40-03	1	2023-10-28_12-40-03	13	13	616.25	830.75	609.0	803.5	1.0	7.810249675906654	1727.78946159858
bumblebox-01_2023-10-28_12-40-03	1	2023-10-28_12-40-03	14	1	1792.75	1507.0	1803.5	1533.5	1.0	16.62077013859466	556.9961436865005
bumblebox-01_2023-10-28_12-40-03	1	2023-10-28_12-40-03	14	2	3066.0	1262.5	3095.5	1274.0	1.0	19.329381780077707	754.046689163725
bumblebox-01_2023-10-28_12-40-03	1	2023-10-28_12-40-03	14	8	2500.0	1526.5	2477.0	1509.0	10.0		286.526455041721
bumblebox-01_2023-10-28_12-40-03	1	2023-10-28_12-40-03	14	10	3229.25	1285.75	3232.0	1316.5	1.0	44.06032796064959	916.1540237062003
bumblebox-01_2023-10-28_12-40-03	1	2023-10-28_12-40-03	14	11	2755.75	941.75	2782.0	941.0	1.0	21.39655346077961	574.9824986245144
bumblebox-01_2023-10-28_12-40-03	1	2023-10-28_12-40-03	14	12	2235.75	1815.25	2252.0	1787.5	1.0	52.67648906295863	512.0987789858275
bumblebox-01_2023-10-28_12-40-03	1	2023-10-28_12-40-03	14	13	614.25	824.75	606.5	797.0	1.0	6.324555320336759	1766.8202215146457
bumblebox-01_2023-10-28_12-40-03	1	2023-10-28_12-40-03	15	1	1798.0	1502.75	1808.5	1529.5	1.0	6.754628043053148	414.81108746181076
bumblebox-01_2023-10-28_12-40-03	1	2023-10-28_12-40-03	15	2	3030.75	1246.0	3062.5	1250.5	1.0	38.920592235987364	860.4931838958692
bumblebox-01_2023-10-28_12-40-03	1	2023-10-28_12-40-03	15	7	1588.25	2986.75	1607.5	2975.5			1600.6966317923113
bumblebox-01_2023-10-28_12-40-03	1	2023-10-28_12-40-03	15	8	2477.5	1539.25	2451.5	1532.5	1.0	25.86140947435	266.12271752191697
bumblebox-01_2023-10-28_12-40-03	1	2023-10-28_12-40-03	15	10	3184.75	1309.25	3180.5	1339.5	1.0	50.32395056034453	993.160935866514
bumblebox-01_2023-10-28_12-40-03	1	2023-10-28_12-40-03	15	11	2735.25	934.0	2756.5	920.0	1.0	21.916032943943115	779.8511601781778
bumblebox-01_2023-10-28_12-40-03	1	2023-10-28_12-40-03	15	12	2280.5	1767.75	2287.0	1740.5	1.0	65.2595778411108	263.7419207885807
bumblebox-01_2023-10-28_12-40-03	1	2023-10-28_12-40-03	15	13	606.5	817.25	590.5	793.0	1.0	10.784827305061496	1750.3520862332955
bumblebox-01_2023-10-28_12-40-03	1	2023-10-28_12-40-03	16	1	1795.25	1499.5	1805.0	1526.0	1.0	4.257346591481601	524.0150600919071
bumblebox-01_2023-10-28_12-40-03	1	2023-10-28_12-40-03	16	2	3058.75	1295.75	3085.5	1313.5	1.0	57.08819930598617	756.1909803932634
bumblebox-01_2023-10-28_12-40-03	1	2023-10-28_12-40-03	16	6	2340.0	2086.25	2311.5	2101.0	10.0		686.0041468191902
bumblebox-01_2023-10-28_12-40-03	1	2023-10-28_12-40-03	16	8	2466.0	1560.5	2437.5	1553.5	1.0	24.16221223315448	223.23849091974483
bumblebox-01_2023-10-28_12-40-03	1	2023-10-28_12-40-03	16	10	3244.0	1276.5	3237.0	1307.0	1.0	67.69878137751078	942.3417898130832
bumblebox-01_2023-10-28_12-40-03	1	2023-10-28_12-40-03	16	11	2689.0	915.75	2689.5	890.5	1.0	49.72046862208762	615.7017607601305
bumblebox-01_2023-10-28_12-40-03	1	2023-10-28_12-40-03	16	12	2285.75	1762.25	2294.0	1735.0	1.0	7.603453162872775	362.1502865912507
bumblebox-01_2023-10-28_12-40-03	1	2023-10-28_12-40-03	16	13	600.5	810.75	586.0	786.5	1.0	8.845903006477066	1808.4120456779547
bumblebox-01_2023-10-28_12-40-03	1	2023-10-28_12-40-03	17	1	1804.5	1501.0	1815.5	1527.0	1.0	9.370832406995657	494.763000595045
bumblebox-01_2023-10-28_12-40-03	1	2023-10-28_12-40-03	17	2	3076.25	1331.25	3097.5	1354.0	1.0	39.5790348543266	790.1881136051165
bumblebox-01_2023-10-28_12-40-03	1	2023-10-28_12-40-03	17	6	2226.0	2098.0	2195.5	2102.0	1.0	114.60393754143006	699.0519619511932
bumblebox-01_2023-10-28_12-40-03	1	2023-10-28_12-40-03	17	8	2462.25	1566.75	2433.0	1558.5	1.0	7.2886898685566255	239.04851470530517
bumblebox-01_2023-10-28_12-40-03	1	2023-10-28_12-40-03	17	10	3230.25	1259.0	3212.0	1284.0	1.0	22.25561726845607	951.8062952265091
bumblebox-01_2023-10-28_12-40-03	1	2023-10-28_12-40-03	17	11	2642.0	889.0	2635.0	863.0	1.0	54.07922429177401	622.4397725947567
bumblebox-01_2023-10-28_12-40-03	1	2023-10-28_12-40-03	17	12	2279.0	1764.25	2289.0	1736.0	1.0	7.0400639201643616	362.5815277393658
bumblebox-01_2023-10-28_12-40-03	1	2023-10-28_12-40-03	17	13	593.5	805.25	580.0	782.0	1.0	8.902246907382429	1797.595309158269
bumblebox-01_2023-10-28_12-40-03	1	2023-10-28_12-40-03	18	1	1821.25	1506.75	1830.5	1533.5	1.0	17.70946074842484	466.5443032703995
bumblebox-01_2023-10-28_12-40-03	1	2023-10-28_12-40-03	18	2	3064.25	1373.75	3065.5	1405.5	1.0	44.16163493350309	791.0776822879423
bumblebox-01_2023-10-28_12-40-03	1	2023-10-28_12-40-03	18	6	2177.75	2063.0	2150.0	2063.5	1.0	59.60757082787387	678.1198797329736
bumblebox-01_2023-10-28_12-40-03	1	2023-10-28_12-40-03	18	8	2467.25	1564.25	2438.5	1556.0	1.0	5.5901699437494745	259.5691009424321
bumblebox-01_2023-10-28_12-40-03	1	2023-10-28_12-40-03	18	10	3181.25	1227.75	3155.0	1245.5	1.0	58.11680049693032	922.5520442847994
bumblebox-01_2023-10-28_12-40-03	1	2023-10-28_12-40-03	18	11	2586.0	822.0	2574.0	797.5	1.0	87.32124598286491	649.8019958333942
bumblebox-01_2023-10-28_12-40-03	1	2023-10-28_12-40-03	18	12	2283.25	1767.25	2298.0	1740.0	1.0	5.202163011671203	375.72354286637733
bumblebox-01_2023-10-28_12-40-03	1	2023-10-28_12-40-03	18	13	606.0	808.5	591.0	785.5	1.0	12.91559135308949	1766.4117873641646
bumblebox-01_2023-10-28_12-40-03	1	2023-10-28_12-40-03	19	1	1840.5	1505.0	1847.0	1532.5	1.0	19.329381780077707	644.884584674669
bumblebox-01_2023-10-28_12-40-03	1	2023-10-28_12-40-03	19	2	3029.75	1470.25	3017.0	1492.0	1.0	102.48170568447814	545.0087833967375
bumblebox-01_2023-10-28_12-40-03	1	2023-10-28_12-40-03	19	6	2121.0	2040.0	2104.0	2036.0	1.0	61.23367129284345	670.1252167486678
bumblebox-01_2023-10-28_12-40-03	1	2023-10-28_12-40-03	19	8	2472.0	1573.0	2443.5	1565.0	1.0	9.956153875869939	96.6352810883292
bumblebox-01_2023-10-28_12-40-03	1	2023-10-28_12-40-03	19	10	3119.0	1226.5	3090.5	1240.0	1.0	62.2625489359374	681.9717100183161
bumblebox-01_2023-10-28_12-40-03	1	2023-10-28_12-40-03	19	11	2527.75	755.5	2509.5	734.5	1.0	88.40425611926159	722.9920055235884
bumblebox-01_2023-10-28_12-40-03	1	2023-10-28_12-40-03	19	12	2283.5	1770.25	2301.0	1744.5	1.0	3.010398644698074	355.50790233474265
bumblebox-01_2023-10-28_12-40-03	1	2023-10-28_12-40-03	20	1	1842.0	1502.5	1847.0	1530.5	1.0	2.9154759474226504	622.9285784814252
bumblebox-01_2023-10-28_12-40-03	1	2023-10-28_12-40-03	20	2	3030.5	1475.25	3020.5	1498.0	1.0	5.055937104039171	567.0813739863283
bumblebox-01_2023-10-28_12-40-03	1	2023-10-28_12-40-03	20	6	2117.5	2049.75	2096.5	2051.5	1.0	10.35917467755033	682.4321954515988
bumblebox-01_2023-10-28_12-40-03	1	2023-10-28_12-40-03	20	10	3036.75	1251.0	3009.5	1266.0	1.0	85.8213988466746	610.6270285989274
bumblebox-01_2023-10-28_12-40-03	1	2023-10-28_12-40-03	20	11	2467.0	722.25	2446.5	702.0	1.0	69.25406125275254	739.3412279785896
bumblebox-01_2023-10-28_12-40-03	1	2023-10-28_12-40-03	20	12	2287.75	1768.75	2305.0	1743.5	1.0	4.5069390943299865	353.93321717835744
bumblebox-01_2023-10-28_12-40-03	1	2023-10-28_12-40-03	21	1	1843.75	1505.75	1848.5	1533.5	1.0	3.69120576505835	601.2220601085961
bumblebox-01_2023-10-28_12-40-03	1	2023-10-28_12-40-03	21	2	3031.75	1477.0	3021.0	1498.0	1.0	2.1505813167606567	587.9889845212812
bumblebox-01_2023-10-28_12-40-03	1	2023-10-28_12-40-03	21	6	2114.5	2045.75	2094.0	2046.0	1.0	5.0	664.5206592971003
bumblebox-01_2023-10-28_12-40-03	1	2023-10-28_12-40-03	21	8	2423.5	1526.75	2395.0	1516.5	2.0	67.0172552407214	61.625535556723925
bumblebox-01_2023-10-28_12-40-03	1	2023-10-28_12-40-03	21	10	2970.75	1262.75	2947.5	1283.0	1.0	67.03776920512794	565.6997258678309
bumblebox-01_2023-10-28_12-40-03	1	2023-10-28_12-40-03	21	11	2436.5	685.75	2422.0	662.5	1.0	47.56574397610112	782.8556650794187
bumblebox-01_2023-10-28_12-40-03	1	2023-10-28_12-40-03	21	12	2286.0	1776.25	2306.5	1752.0	1.0	7.7014609003746815	345.7943126088874
bumblebox-01_2023-10-28_12-40-03	1	2023-10-28_12-40-03	22	1	1836.0	1500.75	1842.5	1529.5	1.0	9.222933372848358	580.4022015475342
bumblebox-01_2023-10-28_12-40-03	1	2023-10-28_12-40-03	22	2	3035.5	1475.75	3024.0	1497.5	1.0	3.952847075210474	619.7942353173777
bumblebox-01_2023-10-28_12-40-03	1	2023-10-28_12-40-03	22	6	2124.25	2051.25	2102.0	2048.0	1.0	11.194306588619055	647.9992224894555
bumblebox-01_2023-10-28_12-40-03	1	2023-10-28_12-40-03	22	8	2382.25	1520.0	2353.0	1518.5	1.0	41.79862437927832	58.10428915637254
bumblebox-01_2023-10-28_12-40-03	1	2023-10-28_12-40-03	22	10	2890.25	1320.25	2871.0	1344.5	1.0	98.9267405709902	498.36152202257045
bumblebox-01_2023-10-28_12-40-03	1	2023-10-28_12-40-03	22	11	2357.75	662.0	2337.0	643.5	1.0	82.2534193818105	812.5700636981203
bumblebox-01_2023-10-28_12-40-03	1	2023-10-28_12-40-03	22	12	2284.0	1777.5	2304.5	1753.5	1.0	2.358495283014151	332.22530466721605
bumblebox-01_2023-10-28_12-40-03	1	2023-10-28_12-40-03	23	1	1821.5	1495.25	1826.0	1524.0	1.0	15.508062419270823	565.6702183413647
bumblebox-01_2023-10-28_12-40-03	1	2023-10-28_12-40-03	23	2	3034.0	1474.5	3023.5	1496.0	1.0	1.9525624189766635	647.0086397003821
bumblebox-01_2023-10-28_12-40-03	1	2023-10-28_12-40-03	23	6	2115.75	2049.0	2094.5	2042.5	1.0	8.792752697534487	626.1581208823685
bumblebox-01_2023-10-28_12-40-03	1	2023-10-28_12-40-03	23	8	2308.5	1558.0	2287.5	1579.5	1.0	82.96422421743002	107.46860599966018
bumblebox-01_2023-10-28_12-40-03	1	2023-10-28_12-40-03	23	10	2823.75	1335.75	2806.0	1361.0	1.0	68.28250141873832	461.376087517172
bumblebox-01_2023-10-28_12-40-03	1	2023-10-28_12-40-03	23	11	2319.0	706.0	2290.0	701.0	1.0	58.63072999716105	781.6482821511192
bumblebox-01_2023-10-28_12-40-03	1	2023-10-28_12-40-03	23	12	2287.0	1774.25	2304.5	1748.5	1.0	4.422951503238533	306.37542829219274
bumblebox-01_2023-10-28_12-40-03	1	2023-10-28_12-40-03	24	1	1823.25	1493.5	1827.0	1522.0	1.0	2.4748737341529163	289.361159109571
bumblebox-01_2023-10-28_12-40-03	1	2023-10-28_12-40-03	24	2	3016.75	1503.75	3009.5	1518.5	1.0	33.95769426801531	915.1279349608334
bumblebox-01_2023-10-28_12-40-03	1	2023-10-28_12-40-03	24	6	2110.25	2042.5	2096.0	2040.5	1.0	8.514693182963201	477.65648088827174
bumblebox-01_2023-10-28_12-40-03	1	2023-10-28_12-40-03	24	7	1696.0	2897.0	1726.0	2885.0	9.0	140.23239639969074	1393.0944416861298
bumblebox-01_2023-10-28_12-40-03	1	2023-10-28_12-40-03	24	8	2342.5	1477.75	2351.0	1505.0	1.0	87.1553928337197	254.23325326931823
bumblebox-01_2023-10-28_12-40-03	1	2023-10-28_12-40-03	24	10	2748.5	1347.75	2728.5	1371.5	1.0	76.2008038015348	680.4111439752286
bumblebox-01_2023-10-28_12-40-03	1	2023-10-28_12-40-03	24	11	2307.25	734.25	2277.0	738.5	1.0	30.596159889763943	855.2234429350491
bumblebox-01_2023-10-28_12-40-03	1	2023-10-28_12-40-03	24	12	2280.0	1771.75	2294.5	1745.0	1.0	7.433034373659253	271.8178870761966
bumblebox-01_2023-10-28_12-40-03	1	2023-10-28_12-40-03	24	13	608.5	815.75	595.5	795.5	6.0	7.668930825088983	1672.3433965417478
bumblebox-01_2023-10-28_12-40-03	1	2023-10-28_12-40-03	25	1	1815.0	1494.25	1817.0	1522.0	1.0	8.284020762890446	289.46969526240315
bumblebox-01_2023-10-28_12-40-03	1	2023-10-28_12-40-03	25	2	3023.75	1524.0	3027.0	1534.5	1.0	21.42574386106583	930.1697927605464
bumblebox-01_2023-10-28_12-40-03	1	2023-10-28_12-40-03	25	6	2121.75	2045.0	2101.5	2038.5	1.0	11.76860229593982	476.82533376463255
bumblebox-01_2023-10-28_12-40-03	1	2023-10-28_12-40-03	25	7	1685.5	2862.75	1716.0	2856.5	1.0	35.82335132284527	1356.963587093453
bumblebox-01_2023-10-28_12-40-03	1	2023-10-28_12-40-03	25	8	2357.75	1483.25	2378.5	1509.0	1.0	16.211492836873475	276.68823264898674
bumblebox-01_2023-10-28_12-40-03	1	2023-10-28_12-40-03	25	10	2675.25	1379.25	2649.0	1396.5	1.0	79.7358921690853	610.7871881412797
bumblebox-01_2023-10-28_12-40-03	1	2023-10-28_12-40-03	25	11	2306.25	740.5	2277.0	747.0	1.0	6.329494450586082	855.0366684975028
bumblebox-01_2023-10-28_12-40-03	1	2023-10-28_12-40-03	25	12	2278.5	1779.25	2292.5	1751.0	1.0	7.648529270389178	279.32619129250196
bumblebox-01_2023-10-28_12-40-03	1	2023-10-28_12-40-03	25	13	588.25	812.25	578.5	793.5	1.0	20.550243307562077	1685.7869544708776
bumblebox-01_2023-10-28_12-40-03	1	2023-10-28_12-40-03	26	1	1813.75	1493.25	1816.5	1520.5	1.0	1.6007810593582121	302.78637220218167
bumblebox-01_2023-10-28_12-40-03	1	2023-10-28_12-40-03	26	2	3059.25	1526.25	3069.0	1531.5	1.0	35.57123135344066	957.5558025353591
bumblebox-01_2023-10-28_12-40-03	1	2023-10-28_12-40-03	26	6	2113.5	2047.0	2093.0	2046.0	1.0	8.488963423174823	465.33390457489077
bumblebox-01_2023-10-28_12-40-03	1	2023-10-28_12-40-03	26	7	1810.5	2882.75	1841.0	2887.5	1.0	126.58988901172162	1333.5155853450024
bumblebox-01_2023-10-28_12-40-03	1	2023-10-28_12-40-03	26	8	2368.75	1501.5	2389.5	1527.0	1.0	21.308742337360034	277.3180028259218
bumblebox-01_2023-10-28_12-40-03	1	2023-10-28_12-40-03	26	10	2590.5	1441.0	2567.0	1461.0	1.0	104.86002574861405	507.1260291225251
bumblebox-01_2023-10-28_12-40-03	1	2023-10-28_12-40-03	26	11	2319.25	748.75	2294.0	764.0	1.0	15.396834090162821	860.5621892901189
bumblebox-01_2023-10-28_12-40-03	1	2023-10-28_12-40-03	26	12	2271.5	1783.25	2289.0	1757.0	1.0	8.06225774829855	262.45080961798493
bumblebox-01_2023-10-28_12-40-03	1	2023-10-28_12-40-03	26	13	582.75	812.25	574.5	793.5	1.0	5.5	1704.1896016296043
bumblebox-01_2023-10-28_12-40-03	1	2023-10-28_12-40-03	27	1	1817.75	1488.75	1824.5	1517.0	1.0	6.020797289396148	549.47990483395
bumblebox-01_2023-10-28_12-40-03	1	2023-10-28_12-40-03	27	2	3089.0	1508.0	3095.0	1514.0	1.0	34.90164752558251	722.3832615243878
bumblebox-01_2023-10-28_12-40-03	1	2023-10-28_12-40-03	27	6	2121.25	2050.75	2101.0	2052.0	1.0	8.609587678861281	590.054980575574
bumblebox-01_2023-10-28_12-40-03	1	2023-10-28_12-40-03	27	8	2394.0	1491.75	2417.5	1514.5	1.0	27.067046384856994	35.35326457806292
bumblebox-01_2023-10-28_12-40-03	1	2023-10-28_12-40-03	27	10	2532.25	1511.25	2515.0	1537.0	1.0	91.2585612422199	165.6324074200307
bumblebox-01_2023-10-28_12-40-03	1	2023-10-28_12-40-03	27	11	2342.75	791.0	2321.5	811.5	1.0	48.34575989680998	723.5374630654474
bumblebox-01_2023-10-28_12-40-03	1	2023-10-28_12-40-03	27	12	2269.5	1757.5	2284.0	1731.5	1.0	25.827553116778212	262.0294519199501
bumblebox-01_2023-10-28_12-40-03	1	2023-10-28_12-40-03	28	1	1826.0	1488.25	1834.5	1516.5	1.0	8.26513762740827	210.67040497243556
bumblebox-01_2023-10-28_12-40-03	1	2023-10-28_12-40-03	28	6	2125.5	2053.25	2103.0	2056.0	1.0	4.930770730829005	458.8273308459839
bumblebox-01_2023-10-28_12-40-03	1	2023-10-28_12-40-03	28	7	1903.5	2873.5	1917.5	2877.5	2.0	93.4588813329156	1263.6750425964935
bumblebox-01_2023-10-28_12-40-03	1	2023-10-28_12-40-03	28	8	2405.25	1495.5	2427.5	1519.5	1.0	11.858541225631422	426.1959505688082
bumblebox-01_2023-10-28_12-40-03	1	2023-10-28_12-40-03	28	10	2494.25	1607.25	2481.0	1635.0	1.0	103.24727599312246	498.66034986877594
bumblebox-01_2023-10-28_12-40-03	1	2023-10-28_12-40-03	28	11	2358.0	818.0	2341.0	842.0	1.0	31.009071253425184	873.864291970584
bumblebox-01_2023-10-28_12-40-03	1	2023-10-28_12-40-03	28	12	2271.75	1751.0	2289.5	1726.5	1.0	6.878408246098802	308.605412754297
bumblebox-01_2023-10-28_12-40-03	1	2023-10-28_12-40-03	28	13	580.75	818.75	578.0	799.0	2.0	6.800735254367722	1622.6528300999107
bumblebox-01_2023-10-28_12-40-03	1	2023-10-28_12-40-03	29	1	1826.0	1480.0	1827.0	1510.0	1.0	8.25	185.34067157754757
bumblebox-01_2023-10-28_12-40-03	1	2023-10-28_12-40-03	29	6	2122.5	2058.25	2098.5	2053.0	1.0	5.830951894845301	620.5062552102937
bumblebox-01_2023-10-28_12-40-03	1	2023-10-28_12-40-03	29	8	2411.5	1499.0	2432.5	1523.5	1.0	7.163274390947201	406.0721525939016
bumblebox-01_2023-10-28_12-40-03	1	2023-10-28_12-40-03	29	10	2490.5	1693.25	2478.5	1721.0	1.0	86.08171989452813	540.5813787403487
bumblebox-01_2023-10-28_12-40-03	1	2023-10-28_12-40-03	29	11	2359.0	830.25	2340.0	854.5	1.0	12.290748553281855	710.452882652599
bumblebox-01_2023-10-28_12-40-03	1	2023-10-28_12-40-03	29	12	2279.25	1751.0	2296.0	1726.5	1.0	7.5	406.0584870409178
bumblebox-01_2023-10-28_12-40-03	1	2023-10-28_12-40-03	29	13	571.5	826.25	575.5	805.0	1.0	11.908505363814553	1565.9519053591523
bumblebox-01_2023-10-28_12-40-03	1	2023-10-28_12-40-03	30	1	1840.75	1484.0	1839.5	1513.0	1.0	15.282751715577925	225.8629631546527
bumblebox-01_2023-10-28_12-40-03	1	2023-10-28_12-40-03	30	6	2118.5	2076.5	2096.5	2066.5	1.0	18.68321439153338	455.60579520567995
bumblebox-01_2023-10-28_12-40-03	1	2023-10-28_12-40-03	30	7	1905.25	2861.75	1917.0	2868.5	2.0	11.879604370516722	1232.0435069935638
bumblebox-01_2023-10-28_12-40-03	1	2023-10-28_12-40-03	30	8	2419.0	1497.0	2440.5	1521.5	1.0	7.762087348130012	431.8489500103016
bumblebox-01_2023-10-28_12-40-03	1	2023-10-28_12-40-03	30	10	2497.0	1707.25	2489.5	1737.0	1.0	15.435349040433131	492.9538676438192
bumblebox-01_2023-10-28_12-40-03	1	2023-10-28_12-40-03	30	11	2359.75	823.25	2337.0	843.0	1.0	7.0400639201643616	883.2855303496146
bumblebox-01_2023-10-28_12-40-03	1	2023-10-28_12-40-03	30	12	2279.5	1792.5	2284.5	1760.5	1.0	41.500753005216666	313.0217893773531
bumblebox-01_2023-10-28_12-40-03	1	2023-10-28_12-40-03	30	13	656.25	830.75	645.5	804.0	1.0	84.8693849394468	1573.7525069479636
bumblebox-01_2023-10-28_12-40-03	1	2023-10-28_12-40-03	31	1	1848.25	1486.25	1845.5	1515.5	1.0	7.830229881682913	217.32533620775214
bumblebox-01_2023-10-28_12-40-03	1	2023-10-28_12-40-03	31	6	2111.0	2052.5	2089.0	2043.0	1.0	25.144581921360317	436.42761986704335
bumblebox-01_2023-10-28_12-40-03	1	2023-10-28_12-40-03	31	7	1904.75	2865.75	1915.0	2874.0	1.0	4.031128874149275	1243.5106636084038
bumblebox-01_2023-10-28_12-40-03	1	2023-10-28_12-40-03	31	8	2417.0	1491.5	2439.0	1516.0	1.0	5.852349955359813	425.35735550571184
bumblebox-01_2023-10-28_12-40-03	1	2023-10-28_12-40-03	31	10	2556.75	1703.5	2560.0	1734.0	1.0	59.86756216850658	548.2960866473629
bumblebox-01_2023-10-28_12-40-03	1	2023-10-28_12-40-03	31	11	2359.0	823.75	2335.5	843.0	1.0	0.9013878188659973	874.3083991120138
bumblebox-01_2023-10-28_12-40-03	1	2023-10-28_12-40-03	31	12	2288.25	1769.75	2289.0	1739.5	1.0	24.37467948507221	309.32924693247566
bumblebox-01_2023-10-28_12-40-03	1	2023-10-28_12-40-03	31	13	625.5	823.25	618.0	796.0	1.0	31.65142176901379	1604.2056899000866
bumblebox-01_2023-10-28_12-40-03	1	2023-10-28_12-40-03	32	1	1833.75	1504.5	1827.5	1531.5	1.0	23.30906476030302	191.84721347032004
bumblebox-01_2023-10-28_12-40-03	1	2023-10-28_12-40-03	32	6	2111.0	2053.5	2091.0	2049.5	1.0	1.0	432.95855719098324
bumblebox-01_2023-10-28_12-40-03	1	2023-10-28_12-40-03	32	7	1905.75	2865.0	1914.5	2872.5	1.0	1.25	1219.4574158332107
bumblebox-01_2023-10-28_12-40-03	1	2023-10-28_12-40-03	32	10	2554.25	1695.25	2558.5	1726.0	1.0	8.620469824783333	593.8678497436813
bumblebox-01_2023-10-28_12-40-03	1	2023-10-28_12-40-03	32	11	2358.0	824.75	2335.0	844.5	1.0	1.4142135623730951	912.3559747954183
bumblebox-01_2023-10-28_12-40-03	1	2023-10-28_12-40-03	32	12	2265.0	1743.25	2257.5	1712.0	1.0	35.25354592094248	317.62286109119265
bumblebox-01_2023-10-28_12-40-03	1	2023-10-28_12-40-03	32	13	708.75	841.75	698.5	815.0	1.0	85.2807862299592	1489.8752901172772
bumblebox-01_2023-10-28_12-40-03	1	2023-10-28_12-40-03	33	1	1833.75	1492.0	1828.5	1521.0	1.0	12.5	215.2152129628038
bumblebox-01_2023-10-28_12-40-03	1	2023-10-28_12-40-03	33	6	2108.0	2041.5	2088.0	2038.5	1.0	12.36931687685298	438.63970524295337
bumblebox-01_2023-10-28_12-40-03	1	2023-10-28_12-40-03	33	7	1907.75	2864.5	1915.5	2872.5	1.0	2.0615528128088303	1255.1210326660234
bumblebox-01_2023-10-28_12-40-03	1	2023-10-28_12-40-03	33	8	2426.75	1492.5	2448.5	1516.5	2.0	9.80114789195633	432.77375052170737
bumblebox-01_2023-10-28_12-40-03	1	2023-10-28_12-40-03	33	10	2564.5	1705.0	2573.0	1734.0	1.0	14.146554350795109	560.7090743118262
bumblebox-01_2023-10-28_12-40-03	1	2023-10-28_12-40-03	33	11	2358.5	826.5	2335.5	846.5	1.0	1.8200274723201295	860.3347152507708
bumblebox-01_2023-10-28_12-40-03	1	2023-10-28_12-40-03	33	12	2181.75	1642.25	2149.5	1639.0	1.0	130.88759490494124	172.85021627300614
bumblebox-01_2023-10-28_12-40-03	1	2023-10-28_12-40-03	33	13	709.25	845.0	697.5	819.5	1.0	3.2882366094914763	1511.9913381499991
bumblebox-01_2023-10-28_12-40-03	1	2023-10-28_12-40-03	34	1	1830.25	1496.75	1824.0	1524.0	1.0	5.900211860602973	225.6106319005434
bumblebox-01_2023-10-28_12-40-03	1	2023-10-28_12-40-03	34	6	2107.25	2025.0	2088.0	2026.5	1.0	16.51703665915893	422.80904123677686
bumblebox-01_2023-10-28_12-40-03	1	2023-10-28_12-40-03	34	7	1905.75	2866.5	1914.0	2873.0	1.0	2.8284271247461903	1261.9519915993487
bumblebox-01_2023-10-28_12-40-03	1	2023-10-28_12-40-03	34	8	2406.25	1471.25	2425.5	1497.0	1.0	29.526471174185378	405.5530957551212
bumblebox-01_2023-10-28_12-40-03	1	2023-10-28_12-40-03	34	10	2604.25	1709.25	2620.0	1735.0	1.0	39.97655562951866	587.4080255466063
bumblebox-01_2023-10-28_12-40-03	1	2023-10-28_12-40-03	34	11	2357.0	826.5	2334.5	846.5	1.0	1.5	851.0423853143641
bumblebox-01_2023-10-28_12-40-03	1	2023-10-28_12-40-03	34	12	2243.5	1646.75	2214.5	1651.0	1.0	61.913750492116044	221.28622805444198
bumblebox-01_2023-10-28_12-40-03	1	2023-10-28_12-40-03	34	13	747.75	839.75	734.5	812.5	1.0	38.856305794555404	1491.8539957806067
bumblebox-01_2023-10-28_12-40-03	1	2023-10-28_12-40-03	35	1	1836.0	1492.25	1830.0	1520.0	1.0	7.301540933255117	233.8895743888823
bumblebox-01_2023-10-28_12-40-03	1	2023-10-28_12-40-03	35	6	2103.75	2030.25	2084.5	2030.5	1.0	6.309714732061981	413.61667626295304
bumblebox-01_2023-10-28_12-40-03	1	2023-10-28_12-40-03	35	7	1906.25	2866.0	1915.5	2872.5	1.0	0.7071067811865476	1248.8061318246369
bumblebox-01_2023-10-28_12-40-03	1	2023-10-28_12-40-03	35	8	2400.75	1478.5	2412.0	1507.5	1.0	9.100137361600648	398.28990526099517
bumblebox-01_2023-10-28_12-40-03	1	2023-10-28_12-40-03	35	10	2642.0	1732.5	2662.0	1754.5	1.0	44.3353696274205	621.9407039725029
bumblebox-01_2023-10-28_12-40-03	1	2023-10-28_12-40-03	35	11	2357.25	827.25	2334.5	847.0	1.0	0.7905694150420949	860.8090517837347
bumblebox-01_2023-10-28_12-40-03	1	2023-10-28_12-40-03	35	12	2255.0	1755.5	2239.0	1783.0	1.0	109.35635555375828	261.19949609027293
bumblebox-01_2023-10-28_12-40-03	1	2023-10-28_12-40-03	35	13	736.75	804.25	726.5	776.0	1.0	37.16517186829626	1530.5657670883706
bumblebox-01_2023-10-28_12-40-03	1	2023-10-28_12-40-03	36	1	1838.25	1492.25	1833.0	1519.5	1.0	2.25	201.46074021242637
bumblebox-01_2023-10-28_12-40-03	1	2023-10-28_12-40-03	36	6	2112.75	2037.5	2092.0	2038.5	1.0	11.55692433132622	585.0382248108205
bumblebox-01_2023-10-28_12-40-03	1	2023-10-28_12-40-03	36	8	2396.25	1491.25	2400.0	1521.0	1.0	13.52081728298996	361.1585542050891
bumblebox-01_2023-10-28_12-40-03	1	2023-10-28_12-40-03	36	10	2700.25	1769.5	2720.0	1791.0	1.0	69.00769884585343	733.2909499966156
bumblebox-01_2023-10-28_12-40-03	1	2023-10-28_12-40-03	36	11	2357.0	826.5	2334.5	846.5	1.0	0.7905694150420949	707.5851043139184
bumblebox-01_2023-10-28_12-40-03	1	2023-10-28_12-40-03	36	12	2236.75	1814.75	2224.5	1845.0	1.0	61.99697573269199	409.5206708420698
bumblebox-01_2023-10-28_12-40-03	1	2023-10-28_12-40-03	36	13	615.5	770.25	603.5	746.5	1.0	125.9268140627722	1578.5952365690093
bumblebox-01_2023-10-28_12-40-03	1	2023-10-28_12-40-03	37	1	1839.5	1481.25	1834.5	1509.0	1.0	11.070794912742265	202.8617645289829
bumblebox-01_2023-10-28_12-40-03	1	2023-10-28_12-40-03	37	3	2155.25	1243.75	2145.0	1248.5			231.18233173798663
bumblebox-01_2023-10-28_12-40-03	1	2023-10-28_12-40-03	37	6	2118.0	2043.75	2094.5	2043.5	1.0	8.162413858657255	605.4818240523925
bumblebox-01_2023-10-28_12-40-03	1	2023-10-28_12-40-03	37	8	2395.75	1483.5	2398.5	1513.0	1.0	7.766112283504533	359.17527738252323
bumblebox-01_2023-10-28_12-40-03	1	2023-10-28_12-40-03	37	10	2753.0	1792.25	2774.0	1812.0	1.0	57.446714440427314	794.8032118127181
bumblebox-01_2023-10-28_12-40-03	1	2023-10-28_12-40-03	37	11	2357.75	827.5	2335.5	847.5	1.0	1.25	693.6415716224141
bumblebox-01_2023-10-28_12-40-03	1	2023-10-28_12-40-03	37	12	2105.25	1907.0	2091.5	1923.0	1.0	160.63098237886737	468.26825766094
bumblebox-01_2023-10-28_12-40-03	1	2023-10-28_12-40-03	37	13	586.0	768.75	576.0	742.5	1.0	29.53811097548386	1601.8456703933161
bumblebox-01_2023-10-28_12-40-03	1	2023-10-28_12-40-03	38	1	1844.75	1463.0	1840.5	1494.0	1.0	18.99012901483294	146.24987353910467
bumblebox-01_2023-10-28_12-40-03	1	2023-10-28_12-40-03	38	3	2035.75	1225.0	2004.5	1230.0	1.0	120.96202916618091	203.97485089078592
bumblebox-01_2023-10-28_12-40-03	1	2023-10-28_12-40-03	38	6	2105.75	2038.0	2087.5	2037.0	1.0	13.532368602724357	627.030664387024
bumblebox-01_2023-10-28_12-40-03	1	2023-10-28_12-40-03	38	10	2819.5	1807.5	2844.5	1821.5	1.0	68.22618632167564	918.6778050213118
bumblebox-01_2023-10-28_12-40-03	1	2023-10-28_12-40-03	38	11	2357.5	827.75	2335.0	848.0	1.0	0.3535533905932738	701.7224526194127
bumblebox-01_2023-10-28_12-40-03	1	2023-10-28_12-40-03	38	12	2155.5	1853.25	2139.0	1880.0	1.0	73.58073796857435	463.0153967775383
bumblebox-01_2023-10-28_12-40-03	1	2023-10-28_12-40-03	38	13	578.5	744.0	569.0	721.0	1.0	25.86140947435	1561.9547558872428
bumblebox-01_2023-10-28_12-40-03	1	2023-10-28_12-40-03	39	1	1840.75	1467.75	1835.0	1499.5	1.0	6.209871174187111	209.4475667156938
bumblebox-01_2023-10-28_12-40-03	1	2023-10-28_12-40-03	39	3	2065.0	1208.5	2039.0	1187.5	1.0	33.58291976585717	223.6916168592936
bumblebox-01_2023-10-28_12-40-03	1	2023-10-28_12-40-03	39	6	2104.25	2052.5	2087.5	2053.0	1.0	14.577379737113251	623.6616060237515
bumblebox-01_2023-10-28_12-40-03	1	2023-10-28_12-40-03	39	8	2418.75	1484.25	2422.5	1514.0	2.0	23.01222501193659	375.44731914494344
bumblebox-01_2023-10-28_12-40-03	1	2023-10-28_12-40-03	39	10	2858.5	1810.25	2885.0	1822.5	1.0	39.0968349102584	895.5203892587399
bumblebox-01_2023-10-28_12-40-03	1	2023-10-28_12-40-03	39	11	2357.5	828.0	2335.0	848.0	1.0	0.25	678.6496717402323
bumblebox-01_2023-10-28_12-40-03	1	2023-10-28_12-40-03	39	12	2159.0	1863.5	2142.0	1889.0	1.0	10.831089511217234	446.30483075262026
bumblebox-01_2023-10-28_12-40-03	1	2023-10-28_12-40-03	39	13	572.5	737.0	563.5	715.0	1.0	9.219544457292887	1629.8862696375859
bumblebox-01_2023-10-28_12-40-03	1	2023-10-28_12-40-03	40	1	1844.5	1477.25	1837.0	1507.0	1.0	10.213349107907748	206.9681153734797
bumblebox-01_2023-10-28_12-40-03	1	2023-10-28_12-40-03	40	3	2107.0	1262.5	2106.5	1229.0	1.0	68.41052550594829	189.76421430620158
bumblebox-01_2023-10-28_12-40-03	1	2023-10-28_12-40-03	40	6	2103.0	2048.5	2087.0	2049.5	1.0	4.190763653560053	607.8743349009317
bumblebox-01_2023-10-28_12-40-03	1	2023-10-28_12-40-03	40	8	2398.0	1485.0	2405.0	1515.5	1.0	20.763549792846117	351.88299835492194
bumblebox-01_2023-10-28_12-40-03	1	2023-10-28_12-40-03	40	10	2857.5	1827.0	2882.0	1844.0	1.0	16.779824194549835	895.3696273222864
bumblebox-01_2023-10-28_12-40-03	1	2023-10-28_12-40-03	40	11	2357.0	827.75	2334.5	848.0	1.0	0.5590169943749475	688.2620237099022
bumblebox-01_2023-10-28_12-40-03	1	2023-10-28_12-40-03	40	12	2162.25	1869.5	2143.5	1894.0	1.0	6.823672031978091	441.3157396142245
bumblebox-01_2023-10-28_12-40-03	1	2023-10-28_12-40-03	40	13	559.75	747.0	549.0	723.5	1.0	16.203780423098802	1643.5485297158857
bumblebox-01_2023-10-28_12-40-03	1	2023-10-28_12-40-03	41	1	1845.25	1481.5	1840.5	1511.0	1.0	4.315669125408017	203.80281619895493
bumblebox-01_2023-10-28_12-40-03	1	2023-10-28_12-40-03	41	3	2105.25	1249.0	2112.5	1221.0	1.0	13.612953390061982	210.44178325756747
bumblebox-01_2023-10-28_12-40-03	1	2023-10-28_12-40-03	41	6	2099.75	2054.25	2086.0	2057.5	1.0	6.604922406811453	605.4153613558423
bumblebox-01_2023-10-28_12-40-03	1	2023-10-28_12-40-03	41	8	2387.0	1486.0	2394.0	1517.0	1.0	11.045361017187261	341.9983695365009
bumblebox-01_2023-10-28_12-40-03	1	2023-10-28_12-40-03	41	10	2834.25	1879.75	2851.5	1904.0	1.0	57.64655236872367	896.548735298659
bumblebox-01_2023-10-28_12-40-03	1	2023-10-28_12-40-03	41	11	2357.75	828.25	2335.5	848.5	1.0	0.9013878188659973	696.2138750165965
bumblebox-01_2023-10-28_12-40-03	1	2023-10-28_12-40-03	41	12	2148.75	1871.25	2129.0	1894.0	1.0	13.612953390061982	432.2920133030739
bumblebox-01_2023-10-28_12-40-03	1	2023-10-28_12-40-03	41	13	596.25	759.25	586.0	733.0	1.0	38.50081167975553	1607.1014796880827
bumblebox-01_2023-10-28_12-40-03	1	2023-10-28_12-40-03	42	1	1847.25	1491.25	1843.5	1520.0	1.0	9.95301461869719	155.3083379826684
bumblebox-01_2023-10-28_12-40-03	1	2023-10-28_12-40-03	42	3	2082.5	1183.25	2080.0	1159.5	1.0	69.57460025037874	274.5543002313208
bumblebox-01_2023-10-28_12-40-03	1	2023-10-28_12-40-03	42	6	2093.0	2050.75	2080.0	2055.5	1.0	7.603453162872775	615.1012630254552
bumblebox-01_2023-10-28_12-40-03	1	2023-10-28_12-40-03	42	10	2814.25	1958.75	2824.5	1986.5	1.0	81.49233092751734	967.7781814126455
bumblebox-01_2023-10-28_12-40-03	1	2023-10-28_12-40-03	42	11	2357.25	828.0	2335.0	848.0	1.0	0.5590169943749475	714.17045498642
bumblebox-01_2023-10-28_12-40-03	1	2023-10-28_12-40-03	42	12	2140.0	1834.0	2122.5	1860.5	1.0	38.26388636821932	416.53918679117464
bumblebox-01_2023-10-28_12-40-03	1	2023-10-28_12-40-03	42	13	631.0	758.5	629.0	730.5	1.0	34.75809258287917	1526.3742758075225
bumblebox-01_2023-10-28_12-40-03	1	2023-10-28_12-40-03	43	1	1834.25	1481.5	1833.0	1510.5	1.0	16.25	242.719281663732
bumblebox-01_2023-10-28_12-40-03	1	2023-10-28_12-40-03	43	3	2051.25	1121.75	2047.0	1111.5	1.0	68.9841467295204	498.59185431709375
bumblebox-01_2023-10-28_12-40-03	1	2023-10-28_12-40-03	43	6	2092.75	2045.0	2084.0	2047.5	1.0	5.755432216610669	429.07501898104044
bumblebox-01_2023-10-28_12-40-03	1	2023-10-28_12-40-03	43	7	1911.5	2861.25	1916.0	2871.5	8.0	7.079901129253148	1247.2089494468225
bumblebox-01_2023-10-28_12-40-03	1	2023-10-28_12-40-03	43	8	2479.25	1659.0	2476.5	1693.0	2.0	196.0588240809375	447.3950959874059
bumblebox-01_2023-10-28_12-40-03	1	2023-10-28_12-40-03	43	10	2798.75	2011.75	2805.0	2040.0	1.0	55.220014487502624	859.6329665568659
bumblebox-01_2023-10-28_12-40-03	1	2023-10-28_12-40-03	43	11	2356.75	828.75	2334.5	849.0	1.0	0.9013878188659973	854.7369013472457
bumblebox-01_2023-10-28_12-40-03	1	2023-10-28_12-40-03	43	12	2157.75	1809.25	2152.5	1841.0	1.0	30.45693681248986	226.3389259795588
bumblebox-01_2023-10-28_12-40-03	1	2023-10-28_12-40-03	43	13	619.75	762.0	615.0	733.0	1.0	11.78187166794818	1653.801020787575
bumblebox-01_2023-10-28_12-40-03	1	2023-10-28_12-40-03	44	1	1841.75	1487.0	1842.5	1514.5	1.0	9.300537618869138	212.3575753203033
bumblebox-01_2023-10-28_12-40-03	1	2023-10-28_12-40-03	44	6	2096.75	2034.75	2081.5	2036.0	1.0	11.002840542332693	514.2082841016619
bumblebox-01_2023-10-28_12-40-03	1	2023-10-28_12-40-03	44	8	2484.5	1595.75	2481.0	1626.0	1.0	63.46751137393052	439.5275553805195
bumblebox-01_2023-10-28_12-40-03	1	2023-10-28_12-40-03	44	10	2805.5	2098.0	2814.5	2126.0	1.0	86.5137272344684	948.8027317227169
bumblebox-01_2023-10-28_12-40-03	1	2023-10-28_12-40-03	44	11	2356.75	828.25	2334.0	848.5	1.0	0.5	758.6170326956274
bumblebox-01_2023-10-28_12-40-03	1	2023-10-28_12-40-03	44	12	2195.25	1824.75	2190.0	1856.0	1.0	40.577087130546964	334.7970314920943
bumblebox-01_2023-10-28_12-40-03	1	2023-10-28_12-40-03	44	13	577.25	789.5	548.0	779.5	1.0	50.62114182829147	1646.101028776416
bumblebox-01_2023-10-28_12-40-03	1	2023-10-28_12-40-03	45	1	1837.75	1490.25	1838.5	1518.0	1.0	5.153882032022076	224.46673768407334
bumblebox-01_2023-10-28_12-40-03	1	2023-10-28_12-40-03	45	6	2100.0	2037.5	2085.0	2039.5	1.0	4.257346591481601	467.54764299415285
bumblebox-01_2023-10-28_12-40-03	1	2023-10-28_12-40-03	45	8	2475.75	1686.5	2460.5	1715.5	1.0	91.1708560889937	444.0964988097768
bumblebox-01_2023-10-28_12-40-03	1	2023-10-28_12-40-03	45	10	2833.0	2180.5	2841.5	2208.0	1.0	86.96263565463043	993.8629963995264
bumblebox-01_2023-10-28_12-40-03	1	2023-10-28_12-40-03	45	11	2356.25	829.0	2334.0	849.5	1.0	0.9013878188659973	805.9780351301423
bumblebox-01_2023-10-28_12-40-03	1	2023-10-28_12-40-03	45	12	2158.25	1858.25	2140.0	1883.0	1.0	49.912423303221814	306.3645037919268
bumblebox-01_2023-10-28_12-40-03	1	2023-10-28_12-40-03	45	13	563.75	929.25	536.5	944.5	1.0	140.4005430901177	1616.3817271161852
bumblebox-01_2023-10-28_12-40-03	1	2023-10-28_12-40-03	46	1	1832.75	1506.75	1830.5	1534.0	1.0	17.240939649566666	238.7021802735513
bumblebox-01_2023-10-28_12-40-03	1	2023-10-28_12-40-03	46	6	2070.25	2025.0	2047.0	2018.0	1.0	32.26937402553697	411.3688262672437
bumblebox-01_2023-10-28_12-40-03	1	2023-10-28_12-40-03	46	8	2471.25	1692.75	2455.5	1721.0	1.0	7.7014609003746815	432.5909262094796
bumblebox-01_2023-10-28_12-40-03	1	2023-10-28_12-40-03	46	10	2871.75	2247.75	2881.0	2277.0	1.0	77.61523690616424	1040.838371977913
bumblebox-01_2023-10-28_12-40-03	1	2023-10-28_12-40-03	46	11	2357.0	829.75	2335.0	850.5	1.0	1.0606601717798212	844.0618886899085
bumblebox-01_2023-10-28_12-40-03	1	2023-10-28_12-40-03	46	12	2132.5	1873.75	2115.5	1895.5	1.0	30.055157627269235	273.4919177629069
bumblebox-01_2023-10-28_12-40-03	1	2023-10-28_12-40-03	46	13	585.25	1124.75	576.5	1155.0	1.0	196.67867194996003	1540.4493020855696
bumblebox-01_2023-10-28_12-40-03	1	2023-10-28_12-40-03	47	1	1803.5	1489.5	1808.0	1518.0	1.0	33.95769426801531	262.2957563048062
bumblebox-01_2023-10-28_12-40-03	1	2023-10-28_12-40-03	47	6	1995.0	1990.5	1982.0	1972.5	1.0	82.78171597641595	375.58771971948386
bumblebox-01_2023-10-28_12-40-03	1	2023-10-28_12-40-03	47	8	2463.25	1676.5	2446.5	1704.5	1.0	18.112495686679956	434.54607004297696
bumblebox-01_2023-10-28_12-40-03	1	2023-10-28_12-40-03	47	10	2872.5	2254.0	2880.5	2283.5	1.0	6.294839156007086	1054.0667128811542
bumblebox-01_2023-10-28_12-40-03	1	2023-10-28_12-40-03	47	11	2357.25	829.25	2335.5	849.5	1.0	0.5590169943749475	851.7761754482362
bumblebox-01_2023-10-28_12-40-03	1	2023-10-28_12-40-03	47	12	2121.75	1876.25	2102.0	1895.0	1.0	11.036870027322058	274.24710479747245
bumblebox-01_2023-10-28_12-40-03	1	2023-10-28_12-40-03	47	13	616.5	1201.75	607.0	1230.0	1.0	83.09971419926785	1475.8897925817291
bumblebox-01_2023-10-28_12-40-03	1	2023-10-28_12-40-03	48	1	1812.5	1495.25	1817.5	1521.5	1.0	10.680004681646913	240.19801036576783
bumblebox-01_2023-10-28_12-40-03	1	2023-10-28_12-40-03	48	6	1977.5	1944.25	1965.5	1922.0	1.0	49.45010111213121	348.7114216830944
bumblebox-01_2023-10-28_12-40-03	1	2023-10-28_12-40-03	48	8	2467.5	1646.5	2450.0	1668.0	1.0	30.29954620122222	441.0623784496626
bumblebox-01_2023-10-28_12-40-03	1	2023-10-28_12-40-03	48	10	2878.5	2269.75	2888.0	2299.5	1.0	16.854153790683174	1082.1910703545386
bumblebox-01_2023-10-28_12-40-03	1	2023-10-28_12-40-03	48	11	2369.75	814.25	2345.0	832.5	1.0	19.525624189766635	855.878571309348
bumblebox-01_2023-10-28_12-40-03	1	2023-10-28_12-40-03	48	12	2140.5	1880.5	2120.0	1898.5	1.0	19.225633929730378	302.4591239881406
bumblebox-01_2023-10-28_12-40-03	1	2023-10-28_12-40-03	48	13	556.5	1145.0	527.5	1151.0	1.0	82.58669687062196	1540.9709555891661
bumblebox-01_2023-10-28_12-40-03	1	2023-10-28_12-40-03	49	1	1809.0	1497.0	1811.5	1524.0	1.0	3.913118960624632	237.4905288122249
bumblebox-01_2023-10-28_12-40-03	1	2023-10-28_12-40-03	49	6	1972.75	1935.75	1964.5	1911.0	1.0	9.737171047075224	359.33589716280227
bumblebox-01_2023-10-28_12-40-03	1	2023-10-28_12-40-03	49	8	2450.75	1658.0	2427.0	1673.0	1.0	20.317787773278862	426.6516555740544
bumblebox-01_2023-10-28_12-40-03	1	2023-10-28_12-40-03	49	10	2866.0	2301.0	2872.0	2332.0	1.0	33.65728004459065	1102.383149552989
bumblebox-01_2023-10-28_12-40-03	1	2023-10-28_12-40-03	49	11	2373.75	796.5	2348.0	813.0	1.0	18.19512297292876	856.2412415759417
bumblebox-01_2023-10-28_12-40-03	1	2023-10-28_12-40-03	49	12	2173.75	1872.25	2153.5	1896.0	1.0	34.258210694664136	324.1600704520997
bumblebox-01_2023-10-28_12-40-03	1	2023-10-28_12-40-03	49	13	571.5	1007.75	550.0	985.5	1.0	138.06723905402035	1568.1738046634541
bumblebox-01_2023-10-28_12-40-03	1	2023-10-28_12-40-03	50	1	1805.75	1496.25	1809.5	1524.0	1.0	3.3354160160315836	247.6436323074934
bumblebox-01_2023-10-28_12-40-03	1	2023-10-28_12-40-03	50	3	2052.5	1137.75	2022.5	1127.0	7.0	16.048753845704034	317.65269508360467
bumblebox-01_2023-10-28_12-40-03	1	2023-10-28_12-40-03	50	8	2447.0	1658.0	2422.5	1673.5	1.0	3.75	445.71140252043665
bumblebox-01_2023-10-28_12-40-03	1	2023-10-28_12-40-03	50	10	2860.0	2367.5	2866.5	2398.5	1.0	66.77012805139735	1219.8522205787965
bumblebox-01_2023-10-28_12-40-03	1	2023-10-28_12-40-03	50	11	2368.0	804.5	2343.0	821.5	1.0	9.852030247619016	724.4208110481032
bumblebox-01_2023-10-28_12-40-03	1	2023-10-28_12-40-03	50	12	2196.25	1872.0	2173.5	1893.5	1.0	22.501388846024593	441.53207582189526
bumblebox-01_2023-10-28_12-40-03	1	2023-10-28_12-40-03	50	13	620.5	851.75	616.0	824.5	1.0	163.5145253486674	1551.7264414127872
bumblebox-01_2023-10-28_12-40-03	1	2023-10-28_12-40-03	51	1	1813.25	1502.25	1816.0	1529.5	1.0	9.604686356149273	364.7972176852013
bumblebox-01_2023-10-28_12-40-03	1	2023-10-28_12-40-03	51	2	2950.25	1507.5	2923.5	1494.0	24.0		834.5536416936886
bumblebox-01_2023-10-28_12-40-03	1	2023-10-28_12-40-03	51	6	1970.5	1914.5	1965.0	1889.0	2.0	21.368785646358102	287.46909790982124
bumblebox-01_2023-10-28_12-40-03	1	2023-10-28_12-40-03	51	7	1909.25	2863.0	1915.5	2871.0	8.0	2.850438562747845	1206.466478687879
bumblebox-01_2023-10-28_12-40-03	1	2023-10-28_12-40-03	51	8	2428.25	1643.5	2401.0	1656.5	1.0	23.70258424729253	297.0080484838712
bumblebox-01_2023-10-28_12-40-03	1	2023-10-28_12-40-03	51	10	2876.5	2393.0	2887.5	2422.0	1.0	30.37268509697488	1031.7186626788105
bumblebox-01_2023-10-28_12-40-03	1	2023-10-28_12-40-03	51	11	2368.5	802.25	2342.0	818.0	1.0	2.3048861143232218	906.3284542456496
bumblebox-01_2023-10-28_12-40-03	1	2023-10-28_12-40-03	51	12	2193.25	1880.5	2170.5	1901.0	1.0	9.013878188659973	211.6971179612194
bumblebox-01_2023-10-28_12-40-03	1	2023-10-28_12-40-03	51	13	689.0	591.0	694.0	562.0	1.0	269.5975009157169	1807.2575476019451
