## Supplementary material for "The BumbleBox: An open-source platform for quantifying behavior in bumblebee colonies": Sample BumbleBox Data Output: bumblebox-01_2023-10-28_12-45-03_averages.csv

filename	ID	average distance from center	average speed	frames tracked in video
bumblebox-01_2023-10-28_12-45-03	0	399.0	33.0	15
bumblebox-01_2023-10-28_12-45-03	1	622.0	76.0	24
bumblebox-01_2023-10-28_12-45-03	2	920.0	22.0	14
bumblebox-01_2023-10-28_12-45-03	3	397.0	15.0	52
bumblebox-01_2023-10-28_12-45-03	4	377.0	102.0	9
bumblebox-01_2023-10-28_12-45-03	5	415.0	53.0	25
bumblebox-01_2023-10-28_12-45-03	6	495.0	44.0	36
bumblebox-01_2023-10-28_12-45-03	7	1136.0	64.0	24
bumblebox-01_2023-10-28_12-45-03	8	178.0	41.0	19
bumblebox-01_2023-10-28_12-45-03	10	711.0	98.0	52
bumblebox-01_2023-10-28_12-45-03	11	803.0	6.0	52
bumblebox-01_2023-10-28_12-45-03	12	325.0	26.0	51
