## Supplementary material for "The BumbleBox: An open-source platform for quantifying behavior in bumblebee colonies": Sample BumbleBox Data Output: bumblebox-01_2023-10-28_12-45-03_contacts.csv

	frame	ID	3	5	6	10	11	12	4	1	7	8	0	2
0	0	3		0.0	0.0	0.0	0.0	0.0
1	0	5	0.0		0.0	0.0	0.0	0.0
2	0	6	0.0	0.0		0.0	0.0	1.0
3	0	10	0.0	0.0	0.0		0.0	0.0
4	0	11	0.0	0.0	0.0	0.0		0.0
5	0	12	0.0	0.0	1.0	0.0	0.0
6	1	3		0.0	0.0	0.0	0.0	0.0	0.0
7	1	4	0.0	0.0	0.0	0.0	0.0	0.0
8	1	5	0.0		0.0	0.0	0.0	0.0	0.0
9	1	6	0.0	0.0		0.0	0.0	1.0	0.0
10	1	10	0.0	0.0	0.0		0.0	0.0	0.0
11	1	11	0.0	0.0	0.0	0.0		0.0	0.0
12	1	12	0.0	0.0	1.0	0.0	0.0		0.0
13	2	1	1.0	0.0	0.0	0.0	0.0	0.0
14	2	3		0.0	0.0	0.0	0.0	0.0		1.0
15	2	5	0.0		0.0	0.0	0.0	0.0		0.0
16	2	6	0.0	0.0		0.0	0.0	1.0		0.0
17	2	10	0.0	0.0	0.0		0.0	0.0		0.0
18	2	11	0.0	0.0	0.0	0.0		0.0		0.0
19	2	12	0.0	0.0	1.0	0.0	0.0			0.0
20	3	1	1.0	0.0	0.0	0.0	0.0	0.0
21	3	3		0.0	0.0	0.0	0.0	0.0		1.0
22	3	5	0.0		0.0	0.0	0.0	0.0		0.0
23	3	6	0.0	0.0		0.0	0.0	1.0		0.0
24	3	10	0.0	0.0	0.0		0.0	0.0		0.0
25	3	11	0.0	0.0	0.0	0.0		0.0		0.0
26	3	12	0.0	0.0	1.0	0.0	0.0			0.0
27	4	1	0.0	0.0	0.0	0.0	0.0	0.0
28	4	3		0.0	0.0	0.0	0.0	0.0		0.0
29	4	5	0.0		0.0	0.0	0.0	0.0		0.0
30	4	6	0.0	0.0		0.0	0.0	1.0		0.0
31	4	10	0.0	0.0	0.0		0.0	0.0		0.0
32	4	11	0.0	0.0	0.0	0.0		0.0		0.0
33	4	12	0.0	0.0	1.0	0.0	0.0			0.0
34	5	1	0.0	0.0	0.0	0.0	0.0	0.0			0.0
35	5	3		0.0	0.0	0.0	0.0	0.0		0.0	0.0
36	5	5	0.0		1.0	0.0	0.0	0.0		0.0	0.0
37	5	6	0.0	1.0		0.0	0.0	1.0		0.0	0.0
38	5	7	0.0	0.0	0.0	0.0	0.0	0.0		0.0
39	5	10	0.0	0.0	0.0		0.0	0.0		0.0	0.0
40	5	11	0.0	0.0	0.0	0.0		0.0		0.0	0.0
41	5	12	0.0	0.0	1.0	0.0	0.0			0.0	0.0
42	6	3			0.0	0.0	0.0	0.0	0.0		0.0
43	6	4	0.0		0.0	0.0	0.0	0.0			0.0
44	6	6	0.0			0.0	0.0	1.0	0.0		0.0
45	6	7	0.0		0.0	0.0	0.0	0.0	0.0
46	6	10	0.0		0.0		0.0	0.0	0.0		0.0
47	6	11	0.0		0.0	0.0		0.0	0.0		0.0
48	6	12	0.0		1.0	0.0	0.0		0.0		0.0
49	7	3			0.0	0.0	0.0	0.0			0.0
50	7	6	0.0			0.0	0.0	1.0			0.0
51	7	7	0.0		0.0	0.0	0.0	0.0
52	7	10	0.0		0.0		0.0	0.0			0.0
53	7	11	0.0		0.0	0.0		0.0			0.0
54	7	12	0.0		1.0	0.0	0.0				0.0
55	8	3		0.0	0.0	0.0	0.0	0.0			0.0
56	8	5	0.0		0.0	0.0	0.0	1.0			0.0
57	8	6	0.0	0.0		0.0	0.0	0.0			0.0
58	8	7	0.0	0.0	0.0	0.0	0.0	0.0
59	8	10	0.0	0.0	0.0		0.0	0.0			0.0
60	8	11	0.0	0.0	0.0	0.0		0.0			0.0
61	8	12	0.0	1.0	0.0	0.0	0.0				0.0
62	9	3		0.0		0.0	0.0	0.0			0.0
63	9	5	0.0			0.0	0.0	1.0			0.0
64	9	7	0.0	0.0		0.0	0.0	0.0
65	9	10	0.0	0.0			0.0	0.0			0.0
66	9	11	0.0	0.0		0.0		0.0			0.0
67	9	12	0.0	1.0		0.0	0.0				0.0
68	10	3		0.0		0.0	0.0	0.0			0.0
69	10	5	0.0			0.0	0.0	1.0			0.0
70	10	7	0.0	0.0		0.0	0.0	0.0
71	10	10	0.0	0.0			0.0	0.0			0.0
72	10	11	0.0	0.0		0.0		0.0			0.0
73	10	12	0.0	1.0		0.0	0.0				0.0
74	11	3		0.0		0.0	0.0	0.0			0.0
75	11	5	0.0			0.0	0.0	1.0			0.0
76	11	7	0.0	0.0		0.0	0.0	0.0
77	11	10	0.0	0.0			0.0	0.0			0.0
78	11	11	0.0	0.0		0.0		0.0			0.0
79	11	12	0.0	1.0		0.0	0.0				0.0
80	12	3		0.0	0.0	0.0	0.0	0.0			0.0	0.0
81	12	5	0.0		0.0	0.0	0.0	1.0			0.0	0.0
82	12	6	0.0	0.0		0.0	0.0	0.0			0.0	0.0
83	12	7	0.0	0.0	0.0	0.0	0.0	0.0				0.0
84	12	8	0.0	0.0	0.0	0.0	0.0	0.0			0.0
85	12	10	0.0	0.0	0.0		0.0	0.0			0.0	0.0
86	12	11	0.0	0.0	0.0	0.0		0.0			0.0	0.0
87	12	12	0.0	1.0	0.0	0.0	0.0				0.0	0.0
88	13	3			0.0	0.0	0.0	0.0			0.0
89	13	6	0.0			0.0	0.0	0.0			0.0
90	13	7	0.0		0.0	0.0	0.0	0.0
91	13	10	0.0		0.0		0.0	0.0			0.0
92	13	11	0.0		0.0	0.0		0.0			0.0
93	13	12	0.0		0.0	0.0	0.0				0.0
94	14	3		0.0	0.0	0.0	0.0	0.0			0.0
95	14	5	0.0		0.0	0.0	0.0	1.0			0.0
96	14	6	0.0	0.0		0.0	0.0	0.0			0.0
97	14	7	0.0	0.0	0.0	0.0	0.0	0.0
98	14	10	0.0	0.0	0.0		0.0	0.0			0.0
99	14	11	0.0	0.0	0.0	0.0		0.0			0.0
100	14	12	0.0	1.0	0.0	0.0	0.0				0.0
101	15	3		0.0	0.0	0.0	0.0	0.0			0.0
102	15	5	0.0		0.0	0.0	0.0	1.0			0.0
103	15	6	0.0	0.0		0.0	0.0	0.0			0.0
104	15	7	0.0	0.0	0.0	0.0	0.0	0.0
105	15	10	0.0	0.0	0.0		0.0	0.0			0.0
106	15	11	0.0	0.0	0.0	0.0		0.0			0.0
107	15	12	0.0	1.0	0.0	0.0	0.0				0.0
108	16	3		0.0		0.0	0.0	0.0			0.0
109	16	5	0.0			0.0	0.0	0.0			0.0
110	16	7	0.0	0.0		0.0	0.0	0.0
111	16	10	0.0	0.0			0.0	0.0			0.0
112	16	11	0.0	0.0		0.0		0.0			0.0
113	16	12	0.0	0.0		0.0	0.0				0.0
114	17	3		0.0		0.0	0.0	0.0			0.0	0.0
115	17	5	0.0			0.0	0.0	0.0			0.0	0.0
116	17	7	0.0	0.0		0.0	0.0	0.0				0.0
117	17	8	0.0	0.0		0.0	0.0	0.0			0.0
118	17	10	0.0	0.0			0.0	0.0			0.0	0.0
119	17	11	0.0	0.0		0.0		0.0			0.0	0.0
120	17	12	0.0	0.0		0.0	0.0				0.0	0.0
121	18	3		0.0		0.0	0.0	0.0			0.0	0.0
122	18	5	0.0			0.0	0.0	0.0			0.0	0.0
123	18	7	0.0	0.0		0.0	0.0	0.0				0.0
124	18	8	0.0	0.0		0.0	0.0	0.0			0.0
125	18	10	0.0	0.0			0.0	0.0			0.0	0.0
126	18	11	0.0	0.0		0.0		0.0			0.0	0.0
127	18	12	0.0	0.0		0.0	0.0				0.0	0.0
128	19	3		0.0		0.0	0.0				0.0
129	19	5	0.0			0.0	0.0				0.0
130	19	7	0.0	0.0		0.0	0.0
131	19	10	0.0	0.0			0.0				0.0
132	19	11	0.0	0.0		0.0					0.0
133	20	3		0.0		0.0	0.0	0.0	0.0		0.0	0.0
134	20	4	0.0	0.0		0.0	0.0	0.0			0.0	0.0
135	20	5	0.0			0.0	0.0	0.0	0.0		0.0	0.0
136	20	7	0.0	0.0		0.0	0.0	0.0	0.0			0.0
137	20	8	0.0	0.0		0.0	0.0	0.0	0.0		0.0
138	20	10	0.0	0.0			0.0	0.0	0.0		0.0	0.0
139	20	11	0.0	0.0		0.0		0.0	0.0		0.0	0.0
140	20	12	0.0	0.0		0.0	0.0		0.0		0.0	0.0
141	21	3		0.0		0.0	0.0	0.0	0.0		0.0
142	21	4	0.0	0.0		0.0	0.0	0.0			0.0
143	21	5	0.0			0.0	0.0	0.0	0.0		0.0
144	21	7	0.0	0.0		0.0	0.0	0.0	0.0
145	21	10	0.0	0.0			0.0	0.0	0.0		0.0
146	21	11	0.0	0.0		0.0		0.0	0.0		0.0
147	21	12	0.0	0.0		0.0	0.0		0.0		0.0
148	22	3		0.0		0.0	0.0	0.0
149	22	5	0.0			0.0	0.0	0.0
150	22	10	0.0	0.0			0.0	0.0
151	22	11	0.0	0.0		0.0		0.0
152	22	12	0.0	0.0		0.0	0.0
153	23	0	0.0			0.0	0.0	1.0	0.0			0.0
154	23	3				0.0	0.0	0.0	0.0			0.0	0.0
155	23	4	0.0			0.0	0.0	0.0				0.0	0.0
156	23	8	0.0			0.0	0.0	0.0	0.0				0.0
157	23	10	0.0				0.0	0.0	0.0			0.0	0.0
158	23	11	0.0			0.0		0.0	0.0			0.0	0.0
159	23	12	0.0			0.0	0.0		0.0			0.0	1.0
160	24	3				0.0	0.0	0.0
161	24	10	0.0				0.0	0.0
162	24	11	0.0			0.0		0.0
163	24	12	0.0			0.0	0.0
164	25	1	0.0			0.0	0.0	0.0				0.0
165	25	3				0.0	0.0	0.0		0.0		0.0
166	25	8	0.0			0.0	0.0	0.0		0.0
167	25	10	0.0				0.0	0.0		0.0		0.0
168	25	11	0.0			0.0		0.0		0.0		0.0
169	25	12	0.0			0.0	0.0			0.0		0.0
170	26	3		0.0		0.0	0.0	0.0			0.0
171	26	5	0.0			0.0	0.0	0.0			0.0
172	26	7	0.0	0.0		0.0	0.0	0.0
173	26	10	0.0	0.0			0.0	0.0			0.0
174	26	11	0.0	0.0		0.0		0.0			0.0
175	26	12	0.0	0.0		0.0	0.0				0.0
176	27	1	0.0	0.0		0.0	0.0	0.0	0.0		0.0	0.0
177	27	3		0.0		0.0	0.0	0.0	0.0	0.0	0.0	0.0
178	27	4	0.0	0.0		0.0	0.0	0.0		0.0	0.0	0.0
179	27	5	0.0			0.0	0.0	0.0	0.0	0.0	0.0	0.0
180	27	7	0.0	0.0		0.0	0.0	0.0	0.0	0.0		0.0
181	27	8	0.0	0.0		0.0	0.0	0.0	0.0	0.0	0.0
182	27	10	0.0	0.0			0.0	0.0	0.0	0.0	0.0	0.0
183	27	11	0.0	0.0		0.0		0.0	0.0	0.0	0.0	0.0
184	27	12	0.0	0.0		0.0	0.0		0.0	0.0	0.0	0.0
185	28	0	0.0		0.0	0.0	0.0	0.0	0.0	0.0	0.0	0.0
186	28	1	0.0		0.0	0.0	0.0	0.0	0.0		0.0	0.0	0.0
187	28	3			0.0	0.0	0.0	0.0	0.0	0.0	0.0	0.0	0.0
188	28	4	0.0		0.0	0.0	0.0	0.0		0.0	0.0	0.0	0.0
189	28	6	0.0			0.0	0.0	0.0	0.0	0.0	0.0	0.0	0.0
190	28	7	0.0		0.0	0.0	0.0	0.0	0.0	0.0		0.0	0.0
191	28	8	0.0		0.0	0.0	0.0	0.0	0.0	0.0	0.0		0.0
192	28	10	0.0		0.0		0.0	0.0	0.0	0.0	0.0	0.0	0.0
193	28	11	0.0		0.0	0.0		0.0	0.0	0.0	0.0	0.0	0.0
194	28	12	0.0		0.0	0.0	0.0		0.0	0.0	0.0	0.0	0.0
195	29	0	0.0		0.0	0.0	0.0	0.0	0.0	0.0	0.0
196	29	1	0.0		0.0	0.0	0.0	0.0	0.0		0.0		0.0
197	29	3			0.0	0.0	0.0	0.0	0.0	0.0	0.0		0.0
198	29	4	0.0		0.0	0.0	0.0	0.0		0.0	0.0		0.0
199	29	6	0.0			0.0	0.0	1.0	0.0	0.0	0.0		0.0
200	29	7	0.0		0.0	0.0	0.0	0.0	0.0	0.0			0.0
201	29	10	0.0		0.0		0.0	0.0	0.0	0.0	0.0		0.0
202	29	11	0.0		0.0	0.0		0.0	0.0	0.0	0.0		0.0
203	29	12	0.0		1.0	0.0	0.0		0.0	0.0	0.0		0.0
204	30	0	0.0		0.0	0.0	0.0	0.0	0.0	0.0	0.0
205	30	1	0.0		0.0	0.0	0.0	0.0	0.0		0.0		0.0
206	30	3			0.0	0.0	0.0	0.0	0.0	0.0	0.0		0.0
207	30	4	0.0		0.0	0.0	0.0	0.0		0.0	0.0		0.0
208	30	6	0.0			0.0	0.0	0.0	0.0	0.0	0.0		0.0
209	30	7	0.0		0.0	0.0	0.0	0.0	0.0	0.0			0.0
210	30	10	0.0		0.0		0.0	0.0	0.0	0.0	0.0		0.0
211	30	11	0.0		0.0	0.0		0.0	0.0	0.0	0.0		0.0
212	30	12	0.0		0.0	0.0	0.0		0.0	0.0	0.0		0.0
213	31	0	0.0	0.0	0.0	0.0	0.0	0.0		0.0	0.0
214	31	1	0.0	0.0	0.0	0.0	0.0	0.0			0.0		0.0
215	31	3		0.0	0.0	0.0	0.0	0.0		0.0	0.0		0.0
216	31	5	0.0		1.0	0.0	0.0	0.0		0.0	0.0		0.0
217	31	6	0.0	1.0		0.0	0.0	0.0		0.0	0.0		0.0
218	31	7	0.0	0.0	0.0	0.0	0.0	0.0		0.0			0.0
219	31	10	0.0	0.0	0.0		0.0	0.0		0.0	0.0		0.0
220	31	11	0.0	0.0	0.0	0.0		0.0		0.0	0.0		0.0
221	31	12	0.0	0.0	0.0	0.0	0.0			0.0	0.0		0.0
222	32	0	0.0		0.0	0.0	0.0	0.0		0.0		0.0
223	32	1	0.0		0.0	0.0	0.0	0.0				0.0	0.0
224	32	3			0.0	0.0	0.0	0.0		0.0		0.0	0.0
225	32	6	0.0			0.0	0.0	0.0		0.0		0.0	0.0
226	32	8	0.0		0.0	0.0	0.0	0.0		0.0			0.0
227	32	10	0.0		0.0		0.0	0.0		0.0		0.0	0.0
228	32	11	0.0		0.0	0.0		0.0		0.0		0.0	0.0
229	32	12	0.0		0.0	0.0	0.0			0.0		0.0	0.0
230	33	0	0.0		0.0	0.0	0.0	0.0			0.0
231	33	3			0.0	0.0	0.0	0.0			0.0		0.0
232	33	6	0.0			0.0	0.0	0.0			0.0		0.0
233	33	7	0.0		0.0	0.0	0.0	0.0					0.0
234	33	10	0.0		0.0		0.0	0.0			0.0		0.0
235	33	11	0.0		0.0	0.0		0.0			0.0		0.0
236	33	12	0.0		0.0	0.0	0.0				0.0		0.0
237	34	0	0.0		0.0	0.0	0.0	0.0
238	34	3			0.0	0.0	0.0	0.0					0.0
239	34	6	0.0			0.0	0.0	0.0					0.0
240	34	10	0.0		0.0		0.0	0.0					0.0
241	34	11	0.0		0.0	0.0		0.0					0.0
242	34	12	0.0		0.0	0.0	0.0						0.0
243	35	0	0.0		0.0	0.0	0.0	0.0
244	35	3			0.0	0.0	0.0	0.0					0.0
245	35	6	0.0			0.0	0.0	0.0					0.0
246	35	10	0.0		0.0		0.0	0.0					0.0
247	35	11	0.0		0.0	0.0		0.0					0.0
248	35	12	0.0		0.0	0.0	0.0						0.0
249	36	0	0.0		0.0	0.0	0.0	0.0				0.0
250	36	3			0.0	0.0	0.0	0.0				0.0	0.0
251	36	6	0.0			0.0	0.0	0.0				0.0	0.0
252	36	8	0.0		0.0	0.0	0.0	0.0					0.0
253	36	10	0.0		0.0		0.0	0.0				0.0	0.0
254	36	11	0.0		0.0	0.0		0.0				0.0	0.0
255	36	12	0.0		0.0	0.0	0.0					0.0	0.0
256	37	0	0.0		0.0	0.0	0.0	0.0		0.0
257	37	1	0.0		0.0	0.0	0.0	0.0					0.0
258	37	3			0.0	0.0	0.0	0.0		0.0			0.0
259	37	6	0.0			0.0	0.0	0.0		0.0			0.0
260	37	10	0.0		0.0		0.0	0.0		0.0			0.0
261	37	11	0.0		0.0	0.0		0.0		0.0			0.0
262	37	12	0.0		0.0	0.0	0.0			0.0			0.0
263	38	0	0.0			0.0	0.0	0.0		0.0		0.0		0.0
264	38	1	0.0			0.0	0.0	0.0				0.0	0.0	0.0
265	38	2	0.0			0.0	0.0	0.0		0.0		0.0	0.0
266	38	3				0.0	0.0	0.0		0.0		0.0	0.0	0.0
267	38	8	0.0			0.0	0.0	0.0		0.0			0.0	0.0
268	38	10	0.0				0.0	0.0		0.0		0.0	0.0	0.0
269	38	11	0.0			0.0		0.0		0.0		0.0	0.0	0.0
270	38	12	0.0			0.0	0.0			0.0		0.0	0.0	0.0
271	39	0	0.0		0.0	0.0	0.0	0.0		0.0		0.0		0.0
272	39	1	0.0		0.0	0.0	0.0	0.0				0.0	0.0	0.0
273	39	2	0.0		0.0	0.0	0.0	0.0		0.0		0.0	0.0
274	39	3			0.0	0.0	0.0	0.0		0.0		0.0	0.0	0.0
275	39	6	0.0			0.0	0.0	0.0		0.0		0.0	0.0	0.0
276	39	8	0.0		0.0	0.0	0.0	0.0		0.0			0.0	0.0
277	39	10	0.0		0.0		0.0	0.0		0.0		0.0	0.0	0.0
278	39	11	0.0		0.0	0.0		0.0		0.0		0.0	0.0	0.0
279	39	12	0.0		0.0	0.0	0.0			0.0		0.0	0.0	0.0
280	40	1	0.0		0.0	0.0	0.0	0.0				0.0		0.0
281	40	2	0.0		0.0	0.0	0.0	0.0		0.0		0.0
282	40	3			0.0	0.0	0.0	0.0		0.0		0.0		0.0
283	40	6	0.0			0.0	0.0	0.0		0.0		0.0		0.0
284	40	8	0.0		0.0	0.0	0.0	0.0		0.0				0.0
285	40	10	0.0		0.0		0.0	0.0		0.0		0.0		0.0
286	40	11	0.0		0.0	0.0		0.0		0.0		0.0		0.0
287	40	12	0.0		0.0	0.0	0.0			0.0		0.0		0.0
288	41	1	0.0		0.0	0.0	0.0	0.0				0.0		0.0
289	41	2	0.0		0.0	0.0	0.0	0.0		0.0		0.0
290	41	3			0.0	0.0	0.0	0.0		0.0		0.0		0.0
291	41	6	0.0			0.0	0.0	0.0		0.0		0.0		0.0
292	41	8	0.0		0.0	0.0	0.0	0.0		0.0				0.0
293	41	10	0.0		0.0		0.0	0.0		0.0		0.0		0.0
294	41	11	0.0		0.0	0.0		0.0		0.0		0.0		0.0
295	41	12	0.0		0.0	0.0	0.0			0.0		0.0		0.0
296	42	1	0.0		0.0	0.0	0.0	0.0				0.0		0.0
297	42	2	0.0		0.0	0.0	0.0	0.0		0.0		0.0
298	42	3			0.0	0.0	0.0	0.0		0.0		0.0		0.0
299	42	6	0.0			0.0	0.0	0.0		0.0		0.0		0.0
300	42	8	0.0		0.0	0.0	0.0	0.0		0.0				0.0
301	42	10	0.0		0.0		0.0	0.0		0.0		0.0		0.0
302	42	11	0.0		0.0	0.0		0.0		0.0		0.0		0.0
303	42	12	0.0		0.0	0.0	0.0			0.0		0.0		0.0
304	43	0	0.0		0.0	0.0	0.0	0.0		0.0				0.0
305	43	1	0.0		0.0	0.0	0.0	0.0					0.0	0.0
306	43	2	0.0		0.0	0.0	0.0	0.0		0.0			0.0
307	43	3			0.0	0.0	0.0	0.0		0.0			0.0	0.0
308	43	6	0.0			0.0	0.0	0.0		0.0			0.0	0.0
309	43	10	0.0		0.0		0.0	0.0		0.0			0.0	0.0
310	43	11	0.0		0.0	0.0		0.0		0.0			0.0	0.0
311	43	12	0.0		0.0	0.0	0.0			0.0			0.0	0.0
312	44	1	0.0		0.0	0.0	0.0	0.0				0.0		0.0
313	44	2	0.0		0.0	0.0	0.0	0.0		0.0		0.0
314	44	3			0.0	0.0	0.0	0.0		0.0		0.0		0.0
315	44	6	0.0			0.0	0.0	0.0		0.0		0.0		0.0
316	44	8	0.0		0.0	0.0	0.0	0.0		0.0				0.0
317	44	10	0.0		0.0		0.0	0.0		0.0		0.0		0.0
318	44	11	0.0		0.0	0.0		0.0		0.0		0.0		0.0
319	44	12	0.0		0.0	0.0	0.0			0.0		0.0		0.0
320	45	1	0.0		0.0	0.0	0.0	0.0				0.0		0.0
321	45	2	0.0		0.0	0.0	0.0	0.0		0.0		0.0
322	45	3			0.0	0.0	0.0	0.0		0.0		0.0		0.0
323	45	6	0.0			0.0	0.0	1.0		0.0		0.0		0.0
324	45	8	0.0		0.0	0.0	0.0	0.0		0.0				0.0
325	45	10	0.0		0.0		0.0	0.0		0.0		0.0		0.0
326	45	11	0.0		0.0	0.0		0.0		0.0		0.0		0.0
327	45	12	0.0		1.0	0.0	0.0			0.0		0.0		0.0
328	46	0	0.0		0.0	0.0	0.0	0.0				0.0		0.0
329	46	2	0.0		0.0	0.0	0.0	0.0				0.0	0.0
330	46	3			0.0	0.0	0.0	0.0				0.0	0.0	0.0
331	46	6	0.0			0.0	0.0	1.0				0.0	0.0	0.0
332	46	8	0.0		0.0	0.0	0.0	0.0					0.0	0.0
333	46	10	0.0		0.0		1.0	0.0				0.0	0.0	0.0
334	46	11	0.0		0.0	1.0		0.0				0.0	0.0	0.0
335	46	12	0.0		1.0	0.0	0.0					0.0	0.0	0.0
336	47	2	0.0		0.0	0.0	0.0	0.0				0.0
337	47	3			0.0	0.0	0.0	0.0				0.0		0.0
338	47	6	0.0			0.0	0.0	0.0				0.0		0.0
339	47	8	0.0		0.0	0.0	0.0	0.0						0.0
340	47	10	0.0		0.0		0.0	0.0				0.0		0.0
341	47	11	0.0		0.0	0.0		0.0				0.0		0.0
342	47	12	0.0		0.0	0.0	0.0					0.0		0.0
343	48	1	0.0	0.0	0.0	0.0	0.0	0.0						0.0
344	48	2	0.0	0.0	0.0	0.0	0.0	0.0		0.0
345	48	3		0.0	0.0	0.0	0.0	0.0		0.0				0.0
346	48	5	0.0		1.0	0.0	0.0	0.0		0.0				0.0
347	48	6	0.0	1.0		0.0	0.0	1.0		0.0				0.0
348	48	10	0.0	0.0	0.0		0.0	0.0		0.0				0.0
349	48	11	0.0	0.0	0.0	0.0		0.0		0.0				0.0
350	48	12	0.0	0.0	1.0	0.0	0.0			0.0				0.0
351	49	1	0.0	0.0	0.0	0.0	0.0	0.0						0.0
352	49	2	0.0	0.0	0.0	0.0	0.0	0.0		0.0
353	49	3		0.0	0.0	0.0	0.0	0.0		0.0				0.0
354	49	5	0.0		1.0	0.0	0.0	0.0		0.0				0.0
355	49	6	0.0	1.0		0.0	0.0	1.0		0.0				0.0
356	49	10	0.0	0.0	0.0		0.0	0.0		0.0				0.0
357	49	11	0.0	0.0	0.0	0.0		0.0		0.0				0.0
358	49	12	0.0	0.0	1.0	0.0	0.0			0.0				0.0
359	50	1	0.0		0.0	0.0	0.0	0.0						0.0
360	50	2	0.0		0.0	0.0	0.0	0.0		0.0
361	50	3			0.0	0.0	0.0	0.0		0.0				0.0
362	50	6	0.0			0.0	0.0	1.0		0.0				0.0
363	50	10	0.0		0.0		0.0	0.0		0.0				0.0
364	50	11	0.0		0.0	0.0		0.0		0.0				0.0
365	50	12	0.0		1.0	0.0	0.0			0.0				0.0
366	51	1	0.0		0.0	0.0	0.0	0.0						0.0
367	51	2	0.0		0.0	0.0	0.0	0.0		0.0
368	51	3			0.0	0.0	0.0	0.0		0.0				0.0
369	51	6	0.0			0.0	0.0	1.0		0.0				0.0
370	51	10	0.0		0.0		0.0	0.0		0.0				0.0
371	51	11	0.0		0.0	0.0		0.0		0.0				0.0
372	51	12	0.0		1.0	0.0	0.0			0.0				0.0
