## Supplementary material for "The BumbleBox: An open-source platform for quantifying behavior in bumblebee colonies": Sample BumbleBox Data Output: bumblebox-01_2023-10-28_12-50-02_raw.csv

filename	colony number	datetime	frame	ID	centroidX	centroidY	frontX	frontY
bumblebox-01_2023-10-28_12-50-02	01	2023-10-28_12-50-02	0	8	1988.5	2788.0	2013.5	2798.0
bumblebox-01_2023-10-28_12-50-02	01	2023-10-28_12-50-02	0	4	2402.5	1989.25	2410.0	2010.0
bumblebox-01_2023-10-28_12-50-02	01	2023-10-28_12-50-02	0	1	1898.75	1792.0	1895.5	1770.5
bumblebox-01_2023-10-28_12-50-02	01	2023-10-28_12-50-02	0	12	2201.75	1765.25	2219.0	1741.5
bumblebox-01_2023-10-28_12-50-02	01	2023-10-28_12-50-02	0	13	2454.25	1687.75	2468.5	1715.0
bumblebox-01_2023-10-28_12-50-02	01	2023-10-28_12-50-02	0	15	1457.75	1456.5	1444.0	1459.5
bumblebox-01_2023-10-28_12-50-02	01	2023-10-28_12-50-02	0	9	2191.75	1388.75	2198.5	1395.5
bumblebox-01_2023-10-28_12-50-02	01	2023-10-28_12-50-02	0	5	1337.0	1265.5	1361.5	1276.5
bumblebox-01_2023-10-28_12-50-02	01	2023-10-28_12-50-02	0	10	2061.75	1005.5	2089.5	996.0
bumblebox-01_2023-10-28_12-50-02	01	2023-10-28_12-50-02	0	11	1906.25	681.5	1877.0	674.0
bumblebox-01_2023-10-28_12-50-02	01	2023-10-28_12-50-02	0	2	3118.25	1502.0	3133.5	1476.5
bumblebox-01_2023-10-28_12-50-02	01	2023-10-28_12-50-02	1	8	1993.0	2879.25	2013.5	2892.5
bumblebox-01_2023-10-28_12-50-02	01	2023-10-28_12-50-02	1	12	2055.5	1844.0	2077.0	1866.0
bumblebox-01_2023-10-28_12-50-02	01	2023-10-28_12-50-02	1	13	2452.25	1634.5	2459.5	1665.0
bumblebox-01_2023-10-28_12-50-02	01	2023-10-28_12-50-02	1	15	1478.0	1397.75	1462.0	1390.5
bumblebox-01_2023-10-28_12-50-02	01	2023-10-28_12-50-02	1	5	1326.75	1273.5	1352.0	1284.0
bumblebox-01_2023-10-28_12-50-02	01	2023-10-28_12-50-02	1	10	2133.75	1009.5	2162.0	1001.5
bumblebox-01_2023-10-28_12-50-02	01	2023-10-28_12-50-02	1	11	1753.0	632.75	1734.5	614.5
bumblebox-01_2023-10-28_12-50-02	01	2023-10-28_12-50-02	1	4	2456.5	1941.75	2475.0	1937.5
bumblebox-01_2023-10-28_12-50-02	01	2023-10-28_12-50-02	1	2	3110.5	1508.75	3128.0	1484.0
bumblebox-01_2023-10-28_12-50-02	01	2023-10-28_12-50-02	1	9	2188.75	1390.5	2195.0	1396.5
bumblebox-01_2023-10-28_12-50-02	01	2023-10-28_12-50-02	2	12	2056.5	1916.75	2066.0	1946.0
bumblebox-01_2023-10-28_12-50-02	01	2023-10-28_12-50-02	2	13	2269.0	1623.25	2252.0	1649.5
bumblebox-01_2023-10-28_12-50-02	01	2023-10-28_12-50-02	2	1	2020.5	1500.25	2052.0	1493.5
bumblebox-01_2023-10-28_12-50-02	01	2023-10-28_12-50-02	2	15	1471.0	1394.0	1456.5	1383.5
bumblebox-01_2023-10-28_12-50-02	01	2023-10-28_12-50-02	2	5	1310.0	1289.0	1337.0	1299.0
bumblebox-01_2023-10-28_12-50-02	01	2023-10-28_12-50-02	2	10	2182.0	995.0	2206.5	979.5
bumblebox-01_2023-10-28_12-50-02	01	2023-10-28_12-50-02	2	11	1713.25	537.75	1695.0	517.5
bumblebox-01_2023-10-28_12-50-02	01	2023-10-28_12-50-02	2	4	2435.75	1923.0	2450.5	1894.0
bumblebox-01_2023-10-28_12-50-02	01	2023-10-28_12-50-02	2	2	3122.0	1491.75	3138.5	1467.0
bumblebox-01_2023-10-28_12-50-02	01	2023-10-28_12-50-02	2	9	2189.25	1387.25	2197.0	1393.5
bumblebox-01_2023-10-28_12-50-02	01	2023-10-28_12-50-02	3	8	2043.5	2900.5	2063.0	2893.5
bumblebox-01_2023-10-28_12-50-02	01	2023-10-28_12-50-02	3	12	2053.5	1940.0	2065.0	1969.5
bumblebox-01_2023-10-28_12-50-02	01	2023-10-28_12-50-02	3	13	2194.25	1684.75	2175.0	1708.5
bumblebox-01_2023-10-28_12-50-02	01	2023-10-28_12-50-02	3	1	1964.75	1542.75	1989.5	1520.0
bumblebox-01_2023-10-28_12-50-02	01	2023-10-28_12-50-02	3	5	1318.0	1285.25	1344.5	1295.5
bumblebox-01_2023-10-28_12-50-02	01	2023-10-28_12-50-02	3	10	2160.25	922.75	2172.0	897.0
bumblebox-01_2023-10-28_12-50-02	01	2023-10-28_12-50-02	3	2	3124.5	1496.0	3143.0	1474.0
bumblebox-01_2023-10-28_12-50-02	01	2023-10-28_12-50-02	3	9	2187.0	1383.0	2196.5	1389.5
bumblebox-01_2023-10-28_12-50-02	01	2023-10-28_12-50-02	3	11	1520.25	520.25	1494.0	513.0
bumblebox-01_2023-10-28_12-50-02	01	2023-10-28_12-50-02	4	8	2044.75	2746.0	2054.5	2730.5
bumblebox-01_2023-10-28_12-50-02	01	2023-10-28_12-50-02	4	12	2082.25	2028.0	2109.5	2029.0
bumblebox-01_2023-10-28_12-50-02	01	2023-10-28_12-50-02	4	13	2069.0	1753.0	2042.0	1768.5
bumblebox-01_2023-10-28_12-50-02	01	2023-10-28_12-50-02	4	1	1910.25	1660.25	1908.5	1631.0
bumblebox-01_2023-10-28_12-50-02	01	2023-10-28_12-50-02	4	9	2188.0	1383.75	2197.5	1389.5
bumblebox-01_2023-10-28_12-50-02	01	2023-10-28_12-50-02	4	10	2138.25	922.0	2148.0	894.5
bumblebox-01_2023-10-28_12-50-02	01	2023-10-28_12-50-02	4	5	1315.5	1290.75	1342.5	1300.0
bumblebox-01_2023-10-28_12-50-02	01	2023-10-28_12-50-02	4	11	1316.0	482.0	1290.0	475.0
bumblebox-01_2023-10-28_12-50-02	01	2023-10-28_12-50-02	4	2	3126.0	1485.25	3145.0	1463.0
bumblebox-01_2023-10-28_12-50-02	01	2023-10-28_12-50-02	5	12	2112.75	2040.75	2127.5	2023.5
bumblebox-01_2023-10-28_12-50-02	01	2023-10-28_12-50-02	5	9	2186.0	1386.75	2196.0	1394.0
bumblebox-01_2023-10-28_12-50-02	01	2023-10-28_12-50-02	5	5	1314.75	1292.5	1342.0	1301.5
bumblebox-01_2023-10-28_12-50-02	01	2023-10-28_12-50-02	5	10	2111.25	886.5	2111.0	858.0
bumblebox-01_2023-10-28_12-50-02	01	2023-10-28_12-50-02	5	8	2012.75	2698.0	2022.0	2676.0
bumblebox-01_2023-10-28_12-50-02	01	2023-10-28_12-50-02	5	2	3124.0	1487.25	3143.0	1463.5
bumblebox-01_2023-10-28_12-50-02	01	2023-10-28_12-50-02	5	11	1212.75	492.0	1188.0	485.5
bumblebox-01_2023-10-28_12-50-02	01	2023-10-28_12-50-02	6	8	1993.75	2581.5	2002.5	2556.5
bumblebox-01_2023-10-28_12-50-02	01	2023-10-28_12-50-02	6	12	2120.0	2010.75	2124.0	1984.0
bumblebox-01_2023-10-28_12-50-02	01	2023-10-28_12-50-02	6	4	2308.25	1586.75	2290.0	1562.5
bumblebox-01_2023-10-28_12-50-02	01	2023-10-28_12-50-02	6	5	1300.0	1304.25	1328.5	1312.5
bumblebox-01_2023-10-28_12-50-02	01	2023-10-28_12-50-02	6	10	2116.5	842.0	2121.0	814.5
bumblebox-01_2023-10-28_12-50-02	01	2023-10-28_12-50-02	6	2	3127.5	1495.0	3144.5	1468.5
bumblebox-01_2023-10-28_12-50-02	01	2023-10-28_12-50-02	6	9	2186.25	1386.25	2195.5	1391.5
bumblebox-01_2023-10-28_12-50-02	01	2023-10-28_12-50-02	6	11	1181.75	412.0	1163.5	395.5
bumblebox-01_2023-10-28_12-50-02	01	2023-10-28_12-50-02	7	8	1977.25	2549.0	1990.0	2522.5
bumblebox-01_2023-10-28_12-50-02	01	2023-10-28_12-50-02	7	12	2163.75	1994.5	2195.0	1992.0
bumblebox-01_2023-10-28_12-50-02	01	2023-10-28_12-50-02	7	0	2455.75	1478.75	2458.0	1497.0
bumblebox-01_2023-10-28_12-50-02	01	2023-10-28_12-50-02	7	9	2185.5	1385.5	2195.5	1390.5
bumblebox-01_2023-10-28_12-50-02	01	2023-10-28_12-50-02	7	5	1309.5	1297.0	1336.0	1306.0
bumblebox-01_2023-10-28_12-50-02	01	2023-10-28_12-50-02	7	10	2183.75	746.25	2194.5	719.5
bumblebox-01_2023-10-28_12-50-02	01	2023-10-28_12-50-02	7	11	1166.25	342.75	1157.0	321.0
bumblebox-01_2023-10-28_12-50-02	01	2023-10-28_12-50-02	7	2	3140.5	1479.0	3155.5	1453.5
bumblebox-01_2023-10-28_12-50-02	01	2023-10-28_12-50-02	8	8	1863.5	2509.75	1863.0	2480.5
bumblebox-01_2023-10-28_12-50-02	01	2023-10-28_12-50-02	8	12	2172.0	1970.25	2202.0	1983.0
bumblebox-01_2023-10-28_12-50-02	01	2023-10-28_12-50-02	8	0	2481.25	1619.5	2464.0	1638.5
bumblebox-01_2023-10-28_12-50-02	01	2023-10-28_12-50-02	8	5	1311.25	1288.5	1338.5	1298.0
bumblebox-01_2023-10-28_12-50-02	01	2023-10-28_12-50-02	8	10	2252.5	697.5	2267.5	671.5
bumblebox-01_2023-10-28_12-50-02	01	2023-10-28_12-50-02	8	11	1110.75	284.0	1092.0	268.5
bumblebox-01_2023-10-28_12-50-02	01	2023-10-28_12-50-02	8	9	2183.25	1386.25	2191.0	1390.0
bumblebox-01_2023-10-28_12-50-02	01	2023-10-28_12-50-02	8	2	3152.0	1470.5	3166.0	1446.0
bumblebox-01_2023-10-28_12-50-02	01	2023-10-28_12-50-02	9	8	1936.0	2453.0	1944.5	2426.0
bumblebox-01_2023-10-28_12-50-02	01	2023-10-28_12-50-02	9	12	2187.25	1993.5	2214.0	2011.0
bumblebox-01_2023-10-28_12-50-02	01	2023-10-28_12-50-02	9	13	1696.75	1822.0	1667.5	1830.0
bumblebox-01_2023-10-28_12-50-02	01	2023-10-28_12-50-02	9	0	2424.75	1675.0	2405.0	1698.5
bumblebox-01_2023-10-28_12-50-02	01	2023-10-28_12-50-02	9	5	1307.5	1281.5	1334.5	1292.0
bumblebox-01_2023-10-28_12-50-02	01	2023-10-28_12-50-02	9	3	2096.75	1130.75	2113.0	1131.5
bumblebox-01_2023-10-28_12-50-02	01	2023-10-28_12-50-02	9	10	2249.75	739.75	2280.5	737.5
bumblebox-01_2023-10-28_12-50-02	01	2023-10-28_12-50-02	9	11	1096.25	227.25	1097.5	200.0
bumblebox-01_2023-10-28_12-50-02	01	2023-10-28_12-50-02	9	2	3153.25	1471.75	3168.5	1450.5
bumblebox-01_2023-10-28_12-50-02	01	2023-10-28_12-50-02	9	9	2182.25	1392.5	2190.0	1397.0
bumblebox-01_2023-10-28_12-50-02	01	2023-10-28_12-50-02	10	8	1927.0	2375.0	1943.5	2349.0
bumblebox-01_2023-10-28_12-50-02	01	2023-10-28_12-50-02	10	13	1708.0	2096.75	1711.5	2125.0
bumblebox-01_2023-10-28_12-50-02	01	2023-10-28_12-50-02	10	12	2205.5	1988.25	2233.5	2002.5
bumblebox-01_2023-10-28_12-50-02	01	2023-10-28_12-50-02	10	0	2394.0	1780.0	2379.0	1809.5
bumblebox-01_2023-10-28_12-50-02	01	2023-10-28_12-50-02	10	9	2181.75	1377.75	2191.5	1380.5
bumblebox-01_2023-10-28_12-50-02	01	2023-10-28_12-50-02	10	5	1305.5	1279.75	1333.5	1290.0
bumblebox-01_2023-10-28_12-50-02	01	2023-10-28_12-50-02	10	3	2143.25	1091.0	2158.0	1082.0
bumblebox-01_2023-10-28_12-50-02	01	2023-10-28_12-50-02	10	10	2278.0	854.0	2303.0	870.5
bumblebox-01_2023-10-28_12-50-02	01	2023-10-28_12-50-02	10	2	3145.5	1475.75	3161.5	1455.0
bumblebox-01_2023-10-28_12-50-02	01	2023-10-28_12-50-02	10	11	1120.0	190.0	1113.5	167.0
bumblebox-01_2023-10-28_12-50-02	01	2023-10-28_12-50-02	11	8	1951.25	2385.5	1960.5	2356.5
bumblebox-01_2023-10-28_12-50-02	01	2023-10-28_12-50-02	11	13	1867.75	2190.0	1881.5	2217.5
bumblebox-01_2023-10-28_12-50-02	01	2023-10-28_12-50-02	11	12	2150.25	2009.25	2182.0	2018.0
bumblebox-01_2023-10-28_12-50-02	01	2023-10-28_12-50-02	11	0	2410.75	1749.5	2392.5	1774.5
bumblebox-01_2023-10-28_12-50-02	01	2023-10-28_12-50-02	11	5	1305.25	1282.0	1333.0	1291.5
bumblebox-01_2023-10-28_12-50-02	01	2023-10-28_12-50-02	11	10	2365.25	999.75	2388.5	1019.0
bumblebox-01_2023-10-28_12-50-02	01	2023-10-28_12-50-02	11	9	2182.75	1382.0	2194.0	1386.5
bumblebox-01_2023-10-28_12-50-02	01	2023-10-28_12-50-02	11	3	2077.5	1107.5	2095.5	1106.0
bumblebox-01_2023-10-28_12-50-02	01	2023-10-28_12-50-02	11	11	1069.0	174.0	1056.0	157.5
bumblebox-01_2023-10-28_12-50-02	01	2023-10-28_12-50-02	11	2	3136.5	1479.0	3154.0	1454.0
bumblebox-01_2023-10-28_12-50-02	01	2023-10-28_12-50-02	12	8	1933.75	2449.25	1940.0	2418.5
bumblebox-01_2023-10-28_12-50-02	01	2023-10-28_12-50-02	12	13	1843.0	2197.5	1843.0	2226.0
bumblebox-01_2023-10-28_12-50-02	01	2023-10-28_12-50-02	12	12	2174.25	2015.5	2205.5	2026.0
bumblebox-01_2023-10-28_12-50-02	01	2023-10-28_12-50-02	12	0	2350.25	1807.5	2326.5	1829.5
bumblebox-01_2023-10-28_12-50-02	01	2023-10-28_12-50-02	12	9	2181.5	1381.5	2193.5	1385.0
bumblebox-01_2023-10-28_12-50-02	01	2023-10-28_12-50-02	12	5	1304.25	1276.25	1331.5	1286.5
bumblebox-01_2023-10-28_12-50-02	01	2023-10-28_12-50-02	12	10	2493.5	1077.25	2518.5	1093.5
bumblebox-01_2023-10-28_12-50-02	01	2023-10-28_12-50-02	12	11	1047.75	159.25	1035.5	143.5
bumblebox-01_2023-10-28_12-50-02	01	2023-10-28_12-50-02	12	2	3156.5	1465.75	3168.5	1438.0
bumblebox-01_2023-10-28_12-50-02	01	2023-10-28_12-50-02	13	8	1953.75	2435.5	1976.5	2414.0
bumblebox-01_2023-10-28_12-50-02	01	2023-10-28_12-50-02	13	13	1790.5	2288.0	1775.5	2313.0
bumblebox-01_2023-10-28_12-50-02	01	2023-10-28_12-50-02	13	12	2174.5	2016.75	2204.0	2030.5
bumblebox-01_2023-10-28_12-50-02	01	2023-10-28_12-50-02	13	0	2356.0	1797.0	2328.0	1812.5
bumblebox-01_2023-10-28_12-50-02	01	2023-10-28_12-50-02	13	9	2180.5	1382.25	2193.5	1386.0
bumblebox-01_2023-10-28_12-50-02	01	2023-10-28_12-50-02	13	5	1305.0	1276.75	1332.5	1285.5
bumblebox-01_2023-10-28_12-50-02	01	2023-10-28_12-50-02	13	10	2473.0	1156.5	2490.5	1182.0
bumblebox-01_2023-10-28_12-50-02	01	2023-10-28_12-50-02	13	2	3163.75	1453.25	3171.0	1423.5
bumblebox-01_2023-10-28_12-50-02	01	2023-10-28_12-50-02	13	11	1035.25	166.75	1025.0	151.5
bumblebox-01_2023-10-28_12-50-02	01	2023-10-28_12-50-02	14	8	2144.25	2401.25	2175.0	2396.5
bumblebox-01_2023-10-28_12-50-02	01	2023-10-28_12-50-02	14	13	1548.25	2390.0	1526.5	2397.0
bumblebox-01_2023-10-28_12-50-02	01	2023-10-28_12-50-02	14	12	2176.25	2003.5	2207.0	2014.5
bumblebox-01_2023-10-28_12-50-02	01	2023-10-28_12-50-02	14	0	2270.25	1794.5	2237.5	1801.0
bumblebox-01_2023-10-28_12-50-02	01	2023-10-28_12-50-02	14	9	2179.25	1383.0	2192.0	1386.5
bumblebox-01_2023-10-28_12-50-02	01	2023-10-28_12-50-02	14	5	1307.25	1285.5	1335.0	1293.0
bumblebox-01_2023-10-28_12-50-02	01	2023-10-28_12-50-02	14	10	2408.0	1274.5	2409.0	1305.0
bumblebox-01_2023-10-28_12-50-02	01	2023-10-28_12-50-02	14	4	2322.5	1523.5	2301.5	1542.0
bumblebox-01_2023-10-28_12-50-02	01	2023-10-28_12-50-02	14	11	1028.75	165.0	1022.0	147.5
bumblebox-01_2023-10-28_12-50-02	01	2023-10-28_12-50-02	14	2	3168.25	1445.0	3172.5	1416.0
bumblebox-01_2023-10-28_12-50-02	01	2023-10-28_12-50-02	15	8	2389.5	2430.75	2416.0	2444.5
bumblebox-01_2023-10-28_12-50-02	01	2023-10-28_12-50-02	15	12	2160.0	1987.75	2190.5	1999.5
bumblebox-01_2023-10-28_12-50-02	01	2023-10-28_12-50-02	15	0	2145.75	1773.5	2113.5	1771.0
bumblebox-01_2023-10-28_12-50-02	01	2023-10-28_12-50-02	15	4	2302.25	1526.25	2274.5	1535.0
bumblebox-01_2023-10-28_12-50-02	01	2023-10-28_12-50-02	15	10	2366.25	1377.25	2359.0	1407.5
bumblebox-01_2023-10-28_12-50-02	01	2023-10-28_12-50-02	15	5	1305.75	1278.0	1333.0	1286.5
bumblebox-01_2023-10-28_12-50-02	01	2023-10-28_12-50-02	15	9	2179.0	1380.5	2192.0	1382.5
bumblebox-01_2023-10-28_12-50-02	01	2023-10-28_12-50-02	15	11	1040.0	167.0	1036.5	150.0
bumblebox-01_2023-10-28_12-50-02	01	2023-10-28_12-50-02	15	2	3171.75	1441.5	3175.5	1412.0
bumblebox-01_2023-10-28_12-50-02	01	2023-10-28_12-50-02	16	8	2496.25	2699.5	2500.0	2729.5
bumblebox-01_2023-10-28_12-50-02	01	2023-10-28_12-50-02	16	13	1837.0	2520.5	1860.0	2514.5
bumblebox-01_2023-10-28_12-50-02	01	2023-10-28_12-50-02	16	12	2166.5	1987.0	2197.0	1997.0
bumblebox-01_2023-10-28_12-50-02	01	2023-10-28_12-50-02	16	0	2195.5	1784.0	2172.5	1808.0
bumblebox-01_2023-10-28_12-50-02	01	2023-10-28_12-50-02	16	5	1299.75	1277.25	1328.0	1285.0
bumblebox-01_2023-10-28_12-50-02	01	2023-10-28_12-50-02	16	4	2252.75	1489.5	2220.5	1495.0
bumblebox-01_2023-10-28_12-50-02	01	2023-10-28_12-50-02	16	2	3161.5	1457.0	3169.5	1427.0
bumblebox-01_2023-10-28_12-50-02	01	2023-10-28_12-50-02	16	9	2177.5	1384.5	2189.5	1387.5
bumblebox-01_2023-10-28_12-50-02	01	2023-10-28_12-50-02	16	11	1056.25	193.5	1045.5	169.5
bumblebox-01_2023-10-28_12-50-02	01	2023-10-28_12-50-02	17	8	2341.0	2715.25	2314.0	2729.0
bumblebox-01_2023-10-28_12-50-02	01	2023-10-28_12-50-02	17	13	1958.5	2542.25	1972.5	2550.5
bumblebox-01_2023-10-28_12-50-02	01	2023-10-28_12-50-02	17	12	2150.25	1976.25	2179.0	1990.5
bumblebox-01_2023-10-28_12-50-02	01	2023-10-28_12-50-02	17	0	2187.0	1762.25	2156.5	1777.0
bumblebox-01_2023-10-28_12-50-02	01	2023-10-28_12-50-02	17	4	2195.25	1508.0	2162.5	1510.5
bumblebox-01_2023-10-28_12-50-02	01	2023-10-28_12-50-02	17	10	2365.0	1409.75	2355.0	1437.0
bumblebox-01_2023-10-28_12-50-02	01	2023-10-28_12-50-02	17	9	2178.5	1381.25	2190.0	1383.5
bumblebox-01_2023-10-28_12-50-02	01	2023-10-28_12-50-02	17	5	1309.25	1277.0	1335.0	1284.5
bumblebox-01_2023-10-28_12-50-02	01	2023-10-28_12-50-02	17	11	1007.0	199.5	985.5	186.5
bumblebox-01_2023-10-28_12-50-02	01	2023-10-28_12-50-02	17	2	3166.75	1465.5	3176.0	1435.5
bumblebox-01_2023-10-28_12-50-02	01	2023-10-28_12-50-02	18	8	2158.75	2739.25	2128.0	2746.0
bumblebox-01_2023-10-28_12-50-02	01	2023-10-28_12-50-02	18	13	1971.0	2634.0	1996.0	2649.0
bumblebox-01_2023-10-28_12-50-02	01	2023-10-28_12-50-02	18	12	2116.5	1979.75	2125.5	2010.5
bumblebox-01_2023-10-28_12-50-02	01	2023-10-28_12-50-02	18	7	2460.5	1947.5	2451.5	1943.0
bumblebox-01_2023-10-28_12-50-02	01	2023-10-28_12-50-02	18	0	2243.25	1693.0	2217.0	1712.0
bumblebox-01_2023-10-28_12-50-02	01	2023-10-28_12-50-02	18	10	2359.5	1379.5	2349.5	1399.0
bumblebox-01_2023-10-28_12-50-02	01	2023-10-28_12-50-02	18	9	2177.5	1380.5	2190.0	1383.5
bumblebox-01_2023-10-28_12-50-02	01	2023-10-28_12-50-02	18	5	1313.5	1282.25	1339.0	1291.0
bumblebox-01_2023-10-28_12-50-02	01	2023-10-28_12-50-02	18	2	3173.25	1445.5	3180.0	1415.0
bumblebox-01_2023-10-28_12-50-02	01	2023-10-28_12-50-02	18	11	937.0	227.0	909.0	218.5
bumblebox-01_2023-10-28_12-50-02	01	2023-10-28_12-50-02	19	8	2107.75	2770.25	2077.0	2775.5
bumblebox-01_2023-10-28_12-50-02	01	2023-10-28_12-50-02	19	13	1928.0	2582.5	1958.5	2582.0
bumblebox-01_2023-10-28_12-50-02	01	2023-10-28_12-50-02	19	7	2420.5	1983.75	2400.5	1987.5
bumblebox-01_2023-10-28_12-50-02	01	2023-10-28_12-50-02	19	12	2109.75	1977.25	2121.5	2005.0
bumblebox-01_2023-10-28_12-50-02	01	2023-10-28_12-50-02	19	0	2299.25	1711.0	2288.0	1742.0
bumblebox-01_2023-10-28_12-50-02	01	2023-10-28_12-50-02	19	4	1947.5	1665.75	1934.5	1686.0
bumblebox-01_2023-10-28_12-50-02	01	2023-10-28_12-50-02	19	10	2393.25	1409.0	2391.5	1429.5
bumblebox-01_2023-10-28_12-50-02	01	2023-10-28_12-50-02	19	5	1317.0	1290.5	1343.5	1297.0
bumblebox-01_2023-10-28_12-50-02	01	2023-10-28_12-50-02	19	3	1841.25	1193.5	1816.0	1214.5
bumblebox-01_2023-10-28_12-50-02	01	2023-10-28_12-50-02	19	9	2175.25	1397.0	2187.0	1399.0
bumblebox-01_2023-10-28_12-50-02	01	2023-10-28_12-50-02	19	11	864.5	193.25	839.5	176.5
bumblebox-01_2023-10-28_12-50-02	01	2023-10-28_12-50-02	19	2	3181.75	1407.5	3181.0	1377.0
bumblebox-01_2023-10-28_12-50-02	01	2023-10-28_12-50-02	20	8	1999.25	2732.75	1971.0	2721.5
bumblebox-01_2023-10-28_12-50-02	01	2023-10-28_12-50-02	20	13	1969.5	2498.5	1993.0	2479.5
bumblebox-01_2023-10-28_12-50-02	01	2023-10-28_12-50-02	20	7	2442.0	1972.25	2422.0	1983.5
bumblebox-01_2023-10-28_12-50-02	01	2023-10-28_12-50-02	20	12	2144.5	1972.5	2172.0	1990.0
bumblebox-01_2023-10-28_12-50-02	01	2023-10-28_12-50-02	20	0	2284.25	1729.0	2271.0	1759.5
bumblebox-01_2023-10-28_12-50-02	01	2023-10-28_12-50-02	20	10	2460.25	1449.75	2463.5	1475.0
bumblebox-01_2023-10-28_12-50-02	01	2023-10-28_12-50-02	20	3	1716.75	1432.0	1698.0	1457.0
bumblebox-01_2023-10-28_12-50-02	01	2023-10-28_12-50-02	20	9	2167.75	1395.75	2182.0	1398.0
bumblebox-01_2023-10-28_12-50-02	01	2023-10-28_12-50-02	20	5	1319.25	1302.75	1345.5	1308.0
bumblebox-01_2023-10-28_12-50-02	01	2023-10-28_12-50-02	20	11	883.5	200.5	889.0	170.0
bumblebox-01_2023-10-28_12-50-02	01	2023-10-28_12-50-02	20	2	3188.25	1386.25	3184.0	1355.5
bumblebox-01_2023-10-28_12-50-02	01	2023-10-28_12-50-02	21	8	1984.5	2688.0	1960.5	2666.5
bumblebox-01_2023-10-28_12-50-02	01	2023-10-28_12-50-02	21	13	1944.5	2517.75	1969.5	2501.5
bumblebox-01_2023-10-28_12-50-02	01	2023-10-28_12-50-02	21	7	2447.0	1969.0	2431.0	1975.5
bumblebox-01_2023-10-28_12-50-02	01	2023-10-28_12-50-02	21	12	2162.75	1972.0	2182.5	1997.0
bumblebox-01_2023-10-28_12-50-02	01	2023-10-28_12-50-02	21	6	1992.5	1956.5	2019.5	1961.5
bumblebox-01_2023-10-28_12-50-02	01	2023-10-28_12-50-02	21	0	2296.75	1723.75	2283.5	1753.5
bumblebox-01_2023-10-28_12-50-02	01	2023-10-28_12-50-02	21	3	1690.5	1509.25	1673.5	1532.5
bumblebox-01_2023-10-28_12-50-02	01	2023-10-28_12-50-02	21	10	2463.25	1449.5	2462.5	1469.5
bumblebox-01_2023-10-28_12-50-02	01	2023-10-28_12-50-02	21	9	2165.25	1395.5	2180.0	1398.5
bumblebox-01_2023-10-28_12-50-02	01	2023-10-28_12-50-02	21	4	1994.5	1608.0	1983.5	1639.0
bumblebox-01_2023-10-28_12-50-02	01	2023-10-28_12-50-02	21	5	1310.25	1322.0	1336.5	1330.0
bumblebox-01_2023-10-28_12-50-02	01	2023-10-28_12-50-02	21	11	933.0	193.25	962.0	183.0
bumblebox-01_2023-10-28_12-50-02	01	2023-10-28_12-50-02	22	8	1949.0	2715.75	1924.0	2696.5
bumblebox-01_2023-10-28_12-50-02	01	2023-10-28_12-50-02	22	13	1923.75	2479.75	1941.5	2455.0
bumblebox-01_2023-10-28_12-50-02	01	2023-10-28_12-50-02	22	12	2195.0	1967.25	2208.5	1995.5
bumblebox-01_2023-10-28_12-50-02	01	2023-10-28_12-50-02	22	0	2308.75	1717.25	2302.0	1749.5
bumblebox-01_2023-10-28_12-50-02	01	2023-10-28_12-50-02	22	3	1681.75	1584.5	1669.0	1601.0
bumblebox-01_2023-10-28_12-50-02	01	2023-10-28_12-50-02	22	10	2457.0	1438.75	2449.0	1449.0
bumblebox-01_2023-10-28_12-50-02	01	2023-10-28_12-50-02	22	9	2163.25	1395.75	2179.0	1399.5
bumblebox-01_2023-10-28_12-50-02	01	2023-10-28_12-50-02	22	5	1263.5	1345.75	1293.5	1351.0
bumblebox-01_2023-10-28_12-50-02	01	2023-10-28_12-50-02	22	4	1973.25	1625.75	1962.0	1656.0
bumblebox-01_2023-10-28_12-50-02	01	2023-10-28_12-50-02	22	11	1014.0	207.0	1041.5	210.0
bumblebox-01_2023-10-28_12-50-02	01	2023-10-28_12-50-02	23	8	1865.75	2657.75	1836.0	2645.5
bumblebox-01_2023-10-28_12-50-02	01	2023-10-28_12-50-02	23	13	1891.25	2449.75	1900.0	2421.0
bumblebox-01_2023-10-28_12-50-02	01	2023-10-28_12-50-02	23	12	2176.5	1990.25	2180.0	2020.5
bumblebox-01_2023-10-28_12-50-02	01	2023-10-28_12-50-02	23	0	2312.25	1728.25	2304.0	1760.5
bumblebox-01_2023-10-28_12-50-02	01	2023-10-28_12-50-02	23	3	1674.0	1599.75	1657.0	1607.0
bumblebox-01_2023-10-28_12-50-02	01	2023-10-28_12-50-02	23	4	1993.25	1596.25	1972.0	1621.5
bumblebox-01_2023-10-28_12-50-02	01	2023-10-28_12-50-02	23	10	2435.25	1438.5	2415.0	1436.5
bumblebox-01_2023-10-28_12-50-02	01	2023-10-28_12-50-02	23	9	2160.75	1395.75	2176.5	1400.0
bumblebox-01_2023-10-28_12-50-02	01	2023-10-28_12-50-02	23	5	1288.0	1335.0	1314.5	1343.0
bumblebox-01_2023-10-28_12-50-02	01	2023-10-28_12-50-02	23	2	3180.0	1328.5	3163.5	1306.0
bumblebox-01_2023-10-28_12-50-02	01	2023-10-28_12-50-02	23	11	1048.75	217.75	1073.5	216.0
bumblebox-01_2023-10-28_12-50-02	01	2023-10-28_12-50-02	24	8	1982.25	2714.25	1953.0	2706.0
bumblebox-01_2023-10-28_12-50-02	01	2023-10-28_12-50-02	24	13	1893.25	2487.25	1908.5	2461.5
bumblebox-01_2023-10-28_12-50-02	01	2023-10-28_12-50-02	24	12	2194.25	1985.75	2186.0	2014.5
bumblebox-01_2023-10-28_12-50-02	01	2023-10-28_12-50-02	24	0	2358.25	1738.5	2351.0	1770.5
bumblebox-01_2023-10-28_12-50-02	01	2023-10-28_12-50-02	24	4	1965.75	1600.0	1947.0	1620.0
bumblebox-01_2023-10-28_12-50-02	01	2023-10-28_12-50-02	24	10	2386.5	1422.75	2360.0	1420.5
bumblebox-01_2023-10-28_12-50-02	01	2023-10-28_12-50-02	24	9	2156.5	1394.25	2174.0	1399.0
bumblebox-01_2023-10-28_12-50-02	01	2023-10-28_12-50-02	24	5	1290.75	1336.25	1316.5	1344.5
bumblebox-01_2023-10-28_12-50-02	01	2023-10-28_12-50-02	24	2	3177.5	1331.5	3163.0	1312.0
bumblebox-01_2023-10-28_12-50-02	01	2023-10-28_12-50-02	25	8	1944.25	2796.25	1917.5	2814.0
bumblebox-01_2023-10-28_12-50-02	01	2023-10-28_12-50-02	25	13	1890.25	2496.0	1906.0	2470.5
bumblebox-01_2023-10-28_12-50-02	01	2023-10-28_12-50-02	25	12	2137.0	1995.75	2121.0	2014.0
bumblebox-01_2023-10-28_12-50-02	01	2023-10-28_12-50-02	25	0	2434.0	1754.75	2432.5	1788.0
bumblebox-01_2023-10-28_12-50-02	01	2023-10-28_12-50-02	25	3	1656.5	1630.0	1640.0	1634.5
bumblebox-01_2023-10-28_12-50-02	01	2023-10-28_12-50-02	25	10	2421.0	1416.5	2394.5	1408.0
bumblebox-01_2023-10-28_12-50-02	01	2023-10-28_12-50-02	25	9	2156.75	1394.25	2174.5	1398.5
bumblebox-01_2023-10-28_12-50-02	01	2023-10-28_12-50-02	25	5	1285.75	1341.75	1312.0	1349.5
bumblebox-01_2023-10-28_12-50-02	01	2023-10-28_12-50-02	25	11	1110.0	185.0	1139.5	186.0
bumblebox-01_2023-10-28_12-50-02	01	2023-10-28_12-50-02	26	8	1850.75	2951.25	1831.5	2971.5
bumblebox-01_2023-10-28_12-50-02	01	2023-10-28_12-50-02	26	13	2032.75	2417.0	2050.0	2392.5
bumblebox-01_2023-10-28_12-50-02	01	2023-10-28_12-50-02	26	12	2146.0	1998.25	2127.5	2014.5
bumblebox-01_2023-10-28_12-50-02	01	2023-10-28_12-50-02	26	0	2437.25	1809.75	2431.0	1843.5
bumblebox-01_2023-10-28_12-50-02	01	2023-10-28_12-50-02	26	10	2432.5	1409.75	2409.0	1389.5
bumblebox-01_2023-10-28_12-50-02	01	2023-10-28_12-50-02	26	9	2155.25	1391.25	2172.5	1394.5
bumblebox-01_2023-10-28_12-50-02	01	2023-10-28_12-50-02	26	5	1245.75	1350.5	1275.5	1357.0
bumblebox-01_2023-10-28_12-50-02	01	2023-10-28_12-50-02	26	11	1142.75	226.75	1170.5	239.0
bumblebox-01_2023-10-28_12-50-02	01	2023-10-28_12-50-02	27	8	1849.25	2935.75	1823.5	2954.0
bumblebox-01_2023-10-28_12-50-02	01	2023-10-28_12-50-02	27	13	2037.5	2329.0	2041.5	2300.0
bumblebox-01_2023-10-28_12-50-02	01	2023-10-28_12-50-02	27	12	2136.5	1987.0	2111.0	1994.5
bumblebox-01_2023-10-28_12-50-02	01	2023-10-28_12-50-02	27	0	2439.75	1780.0	2433.5	1812.0
bumblebox-01_2023-10-28_12-50-02	01	2023-10-28_12-50-02	27	10	2399.75	1385.25	2375.0	1366.0
bumblebox-01_2023-10-28_12-50-02	01	2023-10-28_12-50-02	27	9	2157.0	1383.5	2173.5	1384.0
bumblebox-01_2023-10-28_12-50-02	01	2023-10-28_12-50-02	27	5	1199.75	1360.0	1229.0	1371.0
bumblebox-01_2023-10-28_12-50-02	01	2023-10-28_12-50-02	27	1	1860.0	1129.5	1859.0	1157.5
bumblebox-01_2023-10-28_12-50-02	01	2023-10-28_12-50-02	27	11	1208.5	237.75	1238.5	238.5
bumblebox-01_2023-10-28_12-50-02	01	2023-10-28_12-50-02	28	13	2017.25	2289.25	2016.5	2261.0
bumblebox-01_2023-10-28_12-50-02	01	2023-10-28_12-50-02	28	12	2215.5	2034.0	2183.5	2026.5
bumblebox-01_2023-10-28_12-50-02	01	2023-10-28_12-50-02	28	0	2456.75	1799.0	2450.0	1831.0
bumblebox-01_2023-10-28_12-50-02	01	2023-10-28_12-50-02	28	6	2194.0	1498.75	2199.5	1524.0
bumblebox-01_2023-10-28_12-50-02	01	2023-10-28_12-50-02	28	3	1525.5	1442.5	1538.5	1414.0
bumblebox-01_2023-10-28_12-50-02	01	2023-10-28_12-50-02	28	9	2138.0	1380.5	2154.5	1382.0
bumblebox-01_2023-10-28_12-50-02	01	2023-10-28_12-50-02	28	5	1149.5	1370.75	1179.5	1380.5
bumblebox-01_2023-10-28_12-50-02	01	2023-10-28_12-50-02	28	10	2384.75	1357.75	2361.0	1337.5
bumblebox-01_2023-10-28_12-50-02	01	2023-10-28_12-50-02	28	1	1818.75	1123.0	1810.0	1147.5
bumblebox-01_2023-10-28_12-50-02	01	2023-10-28_12-50-02	28	11	1313.5	209.75	1342.0	215.5
bumblebox-01_2023-10-28_12-50-02	01	2023-10-28_12-50-02	29	13	2005.0	2255.0	2005.0	2227.0
bumblebox-01_2023-10-28_12-50-02	01	2023-10-28_12-50-02	29	12	2187.5	1959.0	2177.5	1929.5
bumblebox-01_2023-10-28_12-50-02	01	2023-10-28_12-50-02	29	0	2438.0	1763.75	2417.0	1782.5
bumblebox-01_2023-10-28_12-50-02	01	2023-10-28_12-50-02	29	6	2223.0	1546.75	2233.5	1577.5
bumblebox-01_2023-10-28_12-50-02	01	2023-10-28_12-50-02	29	3	1535.0	1396.0	1547.5	1367.5
bumblebox-01_2023-10-28_12-50-02	01	2023-10-28_12-50-02	29	10	2386.25	1381.0	2363.0	1367.0
bumblebox-01_2023-10-28_12-50-02	01	2023-10-28_12-50-02	29	9	2115.25	1377.25	2137.5	1380.5
bumblebox-01_2023-10-28_12-50-02	01	2023-10-28_12-50-02	29	5	1166.75	1346.75	1197.0	1355.5
bumblebox-01_2023-10-28_12-50-02	01	2023-10-28_12-50-02	29	1	1855.25	1134.0	1843.5	1156.5
bumblebox-01_2023-10-28_12-50-02	01	2023-10-28_12-50-02	29	11	1359.0	253.5	1384.0	272.0
bumblebox-01_2023-10-28_12-50-02	01	2023-10-28_12-50-02	30	13	2053.25	2182.5	2059.5	2155.0
bumblebox-01_2023-10-28_12-50-02	01	2023-10-28_12-50-02	30	12	2151.0	1956.0	2180.5	1948.5
bumblebox-01_2023-10-28_12-50-02	01	2023-10-28_12-50-02	30	0	2385.0	1714.75	2354.0	1720.5
bumblebox-01_2023-10-28_12-50-02	01	2023-10-28_12-50-02	30	6	2178.25	1558.25	2178.0	1589.5
bumblebox-01_2023-10-28_12-50-02	01	2023-10-28_12-50-02	30	10	2362.0	1392.25	2338.5	1381.5
bumblebox-01_2023-10-28_12-50-02	01	2023-10-28_12-50-02	30	9	2114.0	1388.25	2132.0	1396.0
bumblebox-01_2023-10-28_12-50-02	01	2023-10-28_12-50-02	30	5	1229.5	1319.5	1259.0	1320.0
bumblebox-01_2023-10-28_12-50-02	01	2023-10-28_12-50-02	30	1	1859.25	1137.75	1851.0	1161.0
bumblebox-01_2023-10-28_12-50-02	01	2023-10-28_12-50-02	30	11	1445.0	233.0	1469.5	251.5
bumblebox-01_2023-10-28_12-50-02	01	2023-10-28_12-50-02	30	2	3163.75	1304.75	3145.5	1287.5
bumblebox-01_2023-10-28_12-50-02	01	2023-10-28_12-50-02	31	8	1622.5	2741.25	1653.0	2731.0
bumblebox-01_2023-10-28_12-50-02	01	2023-10-28_12-50-02	31	13	2141.5	2206.25	2168.5	2197.5
bumblebox-01_2023-10-28_12-50-02	01	2023-10-28_12-50-02	31	12	2174.75	1968.25	2199.0	1988.0
bumblebox-01_2023-10-28_12-50-02	01	2023-10-28_12-50-02	31	0	2364.25	1741.5	2333.0	1746.0
bumblebox-01_2023-10-28_12-50-02	01	2023-10-28_12-50-02	31	6	2139.0	1637.25	2138.0	1668.5
bumblebox-01_2023-10-28_12-50-02	01	2023-10-28_12-50-02	31	9	2078.5	1451.5	2080.5	1472.0
bumblebox-01_2023-10-28_12-50-02	01	2023-10-28_12-50-02	31	10	2317.25	1372.5	2292.0	1367.0
bumblebox-01_2023-10-28_12-50-02	01	2023-10-28_12-50-02	31	3	1496.5	1359.25	1516.0	1350.0
bumblebox-01_2023-10-28_12-50-02	01	2023-10-28_12-50-02	31	1	1895.25	1129.25	1889.0	1146.0
bumblebox-01_2023-10-28_12-50-02	01	2023-10-28_12-50-02	31	11	1617.75	227.25	1646.0	236.0
bumblebox-01_2023-10-28_12-50-02	01	2023-10-28_12-50-02	31	2	3168.0	1320.0	3149.5	1296.5
bumblebox-01_2023-10-28_12-50-02	01	2023-10-28_12-50-02	31	5	1243.25	1296.75	1272.5	1301.0
bumblebox-01_2023-10-28_12-50-02	01	2023-10-28_12-50-02	32	8	1680.25	2832.25	1709.0	2843.5
bumblebox-01_2023-10-28_12-50-02	01	2023-10-28_12-50-02	32	13	2285.5	2268.5	2313.5	2259.0
bumblebox-01_2023-10-28_12-50-02	01	2023-10-28_12-50-02	32	12	2180.0	2014.25	2204.5	2033.5
bumblebox-01_2023-10-28_12-50-02	01	2023-10-28_12-50-02	32	0	2358.0	1738.25	2325.5	1737.0
bumblebox-01_2023-10-28_12-50-02	01	2023-10-28_12-50-02	32	6	2180.75	1628.0	2171.5	1658.5
bumblebox-01_2023-10-28_12-50-02	01	2023-10-28_12-50-02	32	9	1981.0	1532.5	1968.0	1554.0
bumblebox-01_2023-10-28_12-50-02	01	2023-10-28_12-50-02	32	3	1541.25	1416.0	1564.0	1434.0
bumblebox-01_2023-10-28_12-50-02	01	2023-10-28_12-50-02	32	10	2231.25	1402.75	2201.0	1399.0
bumblebox-01_2023-10-28_12-50-02	01	2023-10-28_12-50-02	32	5	1242.75	1293.75	1272.5	1298.5
bumblebox-01_2023-10-28_12-50-02	01	2023-10-28_12-50-02	32	1	1873.75	1130.75	1870.0	1149.0
bumblebox-01_2023-10-28_12-50-02	01	2023-10-28_12-50-02	32	11	1758.0	235.0	1788.0	240.0
bumblebox-01_2023-10-28_12-50-02	01	2023-10-28_12-50-02	33	8	1826.5	2881.25	1858.0	2886.5
bumblebox-01_2023-10-28_12-50-02	01	2023-10-28_12-50-02	33	13	2316.25	2155.5	2343.5	2145.5
bumblebox-01_2023-10-28_12-50-02	01	2023-10-28_12-50-02	33	12	2185.25	2010.0	2207.5	2031.5
bumblebox-01_2023-10-28_12-50-02	01	2023-10-28_12-50-02	33	0	2337.5	1762.0	2306.0	1766.5
bumblebox-01_2023-10-28_12-50-02	01	2023-10-28_12-50-02	33	6	2133.5	1620.5	2114.5	1648.0
bumblebox-01_2023-10-28_12-50-02	01	2023-10-28_12-50-02	33	10	2216.75	1410.25	2186.5	1408.0
bumblebox-01_2023-10-28_12-50-02	01	2023-10-28_12-50-02	33	3	1594.5	1417.25	1619.5	1437.5
bumblebox-01_2023-10-28_12-50-02	01	2023-10-28_12-50-02	33	5	1251.0	1291.25	1280.0	1295.5
bumblebox-01_2023-10-28_12-50-02	01	2023-10-28_12-50-02	33	1	1844.75	1140.5	1841.5	1164.5
bumblebox-01_2023-10-28_12-50-02	01	2023-10-28_12-50-02	33	11	1954.0	231.75	1980.5	246.5
bumblebox-01_2023-10-28_12-50-02	01	2023-10-28_12-50-02	33	9	1890.75	1619.0	1871.5	1633.0
bumblebox-01_2023-10-28_12-50-02	01	2023-10-28_12-50-02	34	8	1831.5	2870.75	1863.0	2869.5
bumblebox-01_2023-10-28_12-50-02	01	2023-10-28_12-50-02	34	13	2566.0	2133.25	2593.0	2122.5
bumblebox-01_2023-10-28_12-50-02	01	2023-10-28_12-50-02	34	12	2178.5	2004.75	2202.0	2026.5
bumblebox-01_2023-10-28_12-50-02	01	2023-10-28_12-50-02	34	0	2313.0	1777.5	2282.0	1788.0
bumblebox-01_2023-10-28_12-50-02	01	2023-10-28_12-50-02	34	6	2070.75	1734.5	2066.5	1765.0
bumblebox-01_2023-10-28_12-50-02	01	2023-10-28_12-50-02	34	3	1608.5	1426.5	1631.0	1450.0
bumblebox-01_2023-10-28_12-50-02	01	2023-10-28_12-50-02	34	10	2226.25	1406.25	2197.0	1410.5
bumblebox-01_2023-10-28_12-50-02	01	2023-10-28_12-50-02	34	5	1257.25	1291.5	1286.5	1296.0
bumblebox-01_2023-10-28_12-50-02	01	2023-10-28_12-50-02	34	1	1846.5	1141.75	1842.5	1167.5
bumblebox-01_2023-10-28_12-50-02	01	2023-10-28_12-50-02	34	11	2145.75	323.0	2172.0	337.5
bumblebox-01_2023-10-28_12-50-02	01	2023-10-28_12-50-02	35	8	1893.25	2864.25	1911.0	2865.5
bumblebox-01_2023-10-28_12-50-02	01	2023-10-28_12-50-02	35	12	2177.75	2014.5	2203.0	2033.0
bumblebox-01_2023-10-28_12-50-02	01	2023-10-28_12-50-02	35	0	2294.5	1804.5	2265.0	1820.5
bumblebox-01_2023-10-28_12-50-02	01	2023-10-28_12-50-02	35	6	2093.25	1649.75	2081.5	1681.0
bumblebox-01_2023-10-28_12-50-02	01	2023-10-28_12-50-02	35	10	2198.5	1415.75	2169.0	1418.0
bumblebox-01_2023-10-28_12-50-02	01	2023-10-28_12-50-02	35	3	1598.0	1420.25	1614.0	1449.0
bumblebox-01_2023-10-28_12-50-02	01	2023-10-28_12-50-02	35	5	1258.5	1292.25	1288.0	1296.5
bumblebox-01_2023-10-28_12-50-02	01	2023-10-28_12-50-02	35	1	1855.75	1151.75	1852.5	1179.5
bumblebox-01_2023-10-28_12-50-02	01	2023-10-28_12-50-02	35	11	2187.5	339.5	2217.5	345.5
bumblebox-01_2023-10-28_12-50-02	01	2023-10-28_12-50-02	35	13	2672.75	1851.25	2679.5	1822.0
bumblebox-01_2023-10-28_12-50-02	01	2023-10-28_12-50-02	36	8	1812.25	2871.25	1843.0	2879.5
bumblebox-01_2023-10-28_12-50-02	01	2023-10-28_12-50-02	36	12	2184.25	2017.5	2209.5	2036.0
bumblebox-01_2023-10-28_12-50-02	01	2023-10-28_12-50-02	36	0	2324.75	1788.75	2296.5	1805.0
bumblebox-01_2023-10-28_12-50-02	01	2023-10-28_12-50-02	36	6	2071.5	1656.25	2065.0	1688.5
bumblebox-01_2023-10-28_12-50-02	01	2023-10-28_12-50-02	36	13	2639.5	1462.25	2645.5	1433.5
bumblebox-01_2023-10-28_12-50-02	01	2023-10-28_12-50-02	36	10	2193.25	1410.5	2165.5	1412.5
bumblebox-01_2023-10-28_12-50-02	01	2023-10-28_12-50-02	36	3	1573.25	1394.0	1575.5	1428.0
bumblebox-01_2023-10-28_12-50-02	01	2023-10-28_12-50-02	36	5	1262.5	1291.25	1291.5	1294.5
bumblebox-01_2023-10-28_12-50-02	01	2023-10-28_12-50-02	36	1	1904.0	1105.75	1897.0	1131.5
bumblebox-01_2023-10-28_12-50-02	01	2023-10-28_12-50-02	36	11	2284.5	227.5	2308.5	217.5
bumblebox-01_2023-10-28_12-50-02	01	2023-10-28_12-50-02	37	8	1920.75	2831.25	1951.5	2827.0
bumblebox-01_2023-10-28_12-50-02	01	2023-10-28_12-50-02	37	12	2182.5	2013.75	2207.0	2033.5
bumblebox-01_2023-10-28_12-50-02	01	2023-10-28_12-50-02	37	0	2411.75	1828.25	2382.5	1840.5
bumblebox-01_2023-10-28_12-50-02	01	2023-10-28_12-50-02	37	6	2046.5	1679.25	2041.0	1713.0
bumblebox-01_2023-10-28_12-50-02	01	2023-10-28_12-50-02	37	3	1556.5	1406.5	1548.5	1438.0
bumblebox-01_2023-10-28_12-50-02	01	2023-10-28_12-50-02	37	10	2190.25	1374.75	2164.0	1374.5
bumblebox-01_2023-10-28_12-50-02	01	2023-10-28_12-50-02	37	5	1264.75	1290.25	1294.0	1293.0
bumblebox-01_2023-10-28_12-50-02	01	2023-10-28_12-50-02	37	1	1957.75	1103.5	1950.0	1120.0
bumblebox-01_2023-10-28_12-50-02	01	2023-10-28_12-50-02	37	13	2946.25	1107.25	2966.0	1087.5
bumblebox-01_2023-10-28_12-50-02	01	2023-10-28_12-50-02	37	11	2432.0	161.0	2460.0	160.0
bumblebox-01_2023-10-28_12-50-02	01	2023-10-28_12-50-02	38	12	2183.0	2016.75	2207.0	2037.0
bumblebox-01_2023-10-28_12-50-02	01	2023-10-28_12-50-02	38	0	2380.75	1795.25	2349.0	1794.5
bumblebox-01_2023-10-28_12-50-02	01	2023-10-28_12-50-02	38	6	2032.0	1737.75	2031.0	1771.5
bumblebox-01_2023-10-28_12-50-02	01	2023-10-28_12-50-02	38	10	2154.25	1437.75	2126.0	1447.0
bumblebox-01_2023-10-28_12-50-02	01	2023-10-28_12-50-02	38	3	1546.0	1426.75	1534.5	1455.0
bumblebox-01_2023-10-28_12-50-02	01	2023-10-28_12-50-02	38	5	1267.0	1292.25	1296.5	1294.5
bumblebox-01_2023-10-28_12-50-02	01	2023-10-28_12-50-02	38	1	1997.25	1110.0	2000.0	1129.0
bumblebox-01_2023-10-28_12-50-02	01	2023-10-28_12-50-02	38	11	2589.5	265.25	2615.0	281.0
bumblebox-01_2023-10-28_12-50-02	01	2023-10-28_12-50-02	39	8	2096.25	2855.25	2113.0	2873.0
bumblebox-01_2023-10-28_12-50-02	01	2023-10-28_12-50-02	39	12	2155.75	2009.25	2181.0	2029.5
bumblebox-01_2023-10-28_12-50-02	01	2023-10-28_12-50-02	39	6	2003.25	1793.75	2006.5	1817.5
bumblebox-01_2023-10-28_12-50-02	01	2023-10-28_12-50-02	39	0	2327.25	1721.5	2293.5	1720.0
bumblebox-01_2023-10-28_12-50-02	01	2023-10-28_12-50-02	39	3	1528.75	1443.75	1518.0	1470.0
bumblebox-01_2023-10-28_12-50-02	01	2023-10-28_12-50-02	39	10	2198.25	1426.0	2175.5	1445.0
bumblebox-01_2023-10-28_12-50-02	01	2023-10-28_12-50-02	39	5	1268.25	1292.5	1297.5	1295.0
bumblebox-01_2023-10-28_12-50-02	01	2023-10-28_12-50-02	39	1	2000.25	1133.0	1999.5	1156.5
bumblebox-01_2023-10-28_12-50-02	01	2023-10-28_12-50-02	39	11	2719.25	389.75	2740.5	408.0
bumblebox-01_2023-10-28_12-50-02	01	2023-10-28_12-50-02	39	13	3295.5	613.5	3297.0	584.5
bumblebox-01_2023-10-28_12-50-02	01	2023-10-28_12-50-02	40	8	2115.5	2916.5	2131.0	2930.5
bumblebox-01_2023-10-28_12-50-02	01	2023-10-28_12-50-02	40	12	2151.0	1998.75	2180.5	2012.5
bumblebox-01_2023-10-28_12-50-02	01	2023-10-28_12-50-02	40	0	2327.25	1707.75	2294.0	1702.0
bumblebox-01_2023-10-28_12-50-02	01	2023-10-28_12-50-02	40	3	1506.75	1485.0	1502.5	1512.0
bumblebox-01_2023-10-28_12-50-02	01	2023-10-28_12-50-02	40	10	2217.75	1398.0	2192.0	1414.0
bumblebox-01_2023-10-28_12-50-02	01	2023-10-28_12-50-02	40	5	1269.5	1293.0	1299.0	1295.0
bumblebox-01_2023-10-28_12-50-02	01	2023-10-28_12-50-02	40	1	2001.75	1146.75	2000.5	1170.5
bumblebox-01_2023-10-28_12-50-02	01	2023-10-28_12-50-02	40	11	2822.25	340.75	2850.0	353.0
bumblebox-01_2023-10-28_12-50-02	01	2023-10-28_12-50-02	40	13	3065.75	178.25	3053.0	151.0
bumblebox-01_2023-10-28_12-50-02	01	2023-10-28_12-50-02	41	8	2113.5	2897.0	2136.5	2903.5
bumblebox-01_2023-10-28_12-50-02	01	2023-10-28_12-50-02	41	12	2358.75	1986.5	2385.5	1972.0
bumblebox-01_2023-10-28_12-50-02	01	2023-10-28_12-50-02	41	0	2332.5	1705.75	2299.5	1700.5
bumblebox-01_2023-10-28_12-50-02	01	2023-10-28_12-50-02	41	9	1887.25	1620.0	1886.0	1596.0
bumblebox-01_2023-10-28_12-50-02	01	2023-10-28_12-50-02	41	3	1510.75	1471.75	1503.0	1496.5
bumblebox-01_2023-10-28_12-50-02	01	2023-10-28_12-50-02	41	5	1270.5	1291.75	1299.5	1293.5
bumblebox-01_2023-10-28_12-50-02	01	2023-10-28_12-50-02	41	10	2206.5	1213.5	2203.5	1231.0
bumblebox-01_2023-10-28_12-50-02	01	2023-10-28_12-50-02	41	1	2024.25	1168.25	2028.0	1194.5
bumblebox-01_2023-10-28_12-50-02	01	2023-10-28_12-50-02	41	11	2827.0	353.5	2853.0	349.0
bumblebox-01_2023-10-28_12-50-02	01	2023-10-28_12-50-02	41	13	2769.0	118.5	2738.5	123.5
bumblebox-01_2023-10-28_12-50-02	01	2023-10-28_12-50-02	42	8	2121.5	2869.25	2143.0	2865.5
bumblebox-01_2023-10-28_12-50-02	01	2023-10-28_12-50-02	42	12	2221.25	1970.25	2251.5	1981.5
bumblebox-01_2023-10-28_12-50-02	01	2023-10-28_12-50-02	42	7	2472.0	1906.25	2482.5	1877.0
bumblebox-01_2023-10-28_12-50-02	01	2023-10-28_12-50-02	42	0	2330.0	1699.25	2297.0	1700.0
bumblebox-01_2023-10-28_12-50-02	01	2023-10-28_12-50-02	42	9	1869.75	1502.0	1867.5	1469.5
bumblebox-01_2023-10-28_12-50-02	01	2023-10-28_12-50-02	42	3	1512.5	1480.0	1504.5	1503.5
bumblebox-01_2023-10-28_12-50-02	01	2023-10-28_12-50-02	42	5	1273.5	1291.5	1302.0	1292.5
bumblebox-01_2023-10-28_12-50-02	01	2023-10-28_12-50-02	42	10	2207.75	1241.75	2208.0	1268.0
bumblebox-01_2023-10-28_12-50-02	01	2023-10-28_12-50-02	42	1	2008.25	1233.0	2009.5	1265.5
bumblebox-01_2023-10-28_12-50-02	01	2023-10-28_12-50-02	42	13	2474.25	174.5	2444.0	182.5
bumblebox-01_2023-10-28_12-50-02	01	2023-10-28_12-50-02	42	4	2379.25	1494.5	2383.5	1521.5
bumblebox-01_2023-10-28_12-50-02	01	2023-10-28_12-50-02	42	11	2845.5	322.0	2868.5	314.5
bumblebox-01_2023-10-28_12-50-02	01	2023-10-28_12-50-02	43	8	2130.75	2837.0	2146.5	2834.5
bumblebox-01_2023-10-28_12-50-02	01	2023-10-28_12-50-02	43	12	2234.25	1976.0	2243.5	2002.0
bumblebox-01_2023-10-28_12-50-02	01	2023-10-28_12-50-02	43	0	2329.25	1699.0	2296.0	1699.5
bumblebox-01_2023-10-28_12-50-02	01	2023-10-28_12-50-02	43	9	1762.0	1349.75	1750.0	1320.5
bumblebox-01_2023-10-28_12-50-02	01	2023-10-28_12-50-02	43	5	1277.0	1291.5	1306.0	1293.0
bumblebox-01_2023-10-28_12-50-02	01	2023-10-28_12-50-02	43	10	2209.5	1277.75	2209.5	1308.5
bumblebox-01_2023-10-28_12-50-02	01	2023-10-28_12-50-02	43	1	1985.0	1264.5	1995.5	1296.5
bumblebox-01_2023-10-28_12-50-02	01	2023-10-28_12-50-02	43	11	2911.0	299.75	2937.5	298.5
bumblebox-01_2023-10-28_12-50-02	01	2023-10-28_12-50-02	43	3	1507.0	1474.0	1498.5	1496.0
bumblebox-01_2023-10-28_12-50-02	01	2023-10-28_12-50-02	43	13	2144.25	186.25	2117.0	200.5
bumblebox-01_2023-10-28_12-50-02	01	2023-10-28_12-50-02	44	12	2228.75	1979.0	2234.5	2007.5
bumblebox-01_2023-10-28_12-50-02	01	2023-10-28_12-50-02	44	6	1987.25	1926.75	1999.5	1953.5
bumblebox-01_2023-10-28_12-50-02	01	2023-10-28_12-50-02	44	0	2341.75	1689.5	2310.5	1687.0
bumblebox-01_2023-10-28_12-50-02	01	2023-10-28_12-50-02	44	3	1506.0	1472.75	1501.0	1497.5
bumblebox-01_2023-10-28_12-50-02	01	2023-10-28_12-50-02	44	1	2072.25	1416.0	2087.0	1434.0
bumblebox-01_2023-10-28_12-50-02	01	2023-10-28_12-50-02	44	10	2202.75	1333.5	2202.5	1364.5
bumblebox-01_2023-10-28_12-50-02	01	2023-10-28_12-50-02	44	5	1281.25	1290.5	1309.5	1292.0
bumblebox-01_2023-10-28_12-50-02	01	2023-10-28_12-50-02	44	9	1720.0	1238.5	1718.0	1211.0
bumblebox-01_2023-10-28_12-50-02	01	2023-10-28_12-50-02	44	2	3080.0	1232.25	3055.0	1228.0
bumblebox-01_2023-10-28_12-50-02	01	2023-10-28_12-50-02	44	11	2953.0	399.75	2975.0	417.5
bumblebox-01_2023-10-28_12-50-02	01	2023-10-28_12-50-02	44	13	1647.0	209.25	1617.0	205.0
bumblebox-01_2023-10-28_12-50-02	01	2023-10-28_12-50-02	45	12	2233.25	1981.25	2225.0	2010.0
bumblebox-01_2023-10-28_12-50-02	01	2023-10-28_12-50-02	45	6	2008.75	1955.25	2024.5	1984.0
bumblebox-01_2023-10-28_12-50-02	01	2023-10-28_12-50-02	45	0	2225.5	1631.25	2194.5	1621.0
bumblebox-01_2023-10-28_12-50-02	01	2023-10-28_12-50-02	45	3	1509.0	1482.75	1504.0	1507.0
bumblebox-01_2023-10-28_12-50-02	01	2023-10-28_12-50-02	45	9	1740.25	1467.25	1769.5	1452.0
bumblebox-01_2023-10-28_12-50-02	01	2023-10-28_12-50-02	45	1	2024.25	1355.75	2038.0	1384.0
bumblebox-01_2023-10-28_12-50-02	01	2023-10-28_12-50-02	45	10	2188.25	1326.25	2183.5	1357.0
bumblebox-01_2023-10-28_12-50-02	01	2023-10-28_12-50-02	45	5	1281.75	1290.25	1310.5	1290.0
bumblebox-01_2023-10-28_12-50-02	01	2023-10-28_12-50-02	45	11	3064.25	549.5	3081.5	572.0
bumblebox-01_2023-10-28_12-50-02	01	2023-10-28_12-50-02	45	13	1103.0	192.25	1076.5	184.0
bumblebox-01_2023-10-28_12-50-02	01	2023-10-28_12-50-02	46	12	2260.0	1994.75	2281.0	2015.5
bumblebox-01_2023-10-28_12-50-02	01	2023-10-28_12-50-02	46	6	2033.0	1977.5	2051.5	2005.0
bumblebox-01_2023-10-28_12-50-02	01	2023-10-28_12-50-02	46	9	1827.25	1530.5	1843.5	1549.0
bumblebox-01_2023-10-28_12-50-02	01	2023-10-28_12-50-02	46	3	1517.5	1484.0	1510.5	1507.5
bumblebox-01_2023-10-28_12-50-02	01	2023-10-28_12-50-02	46	1	2053.0	1411.0	2057.5	1442.5
bumblebox-01_2023-10-28_12-50-02	01	2023-10-28_12-50-02	46	10	2184.75	1361.25	2176.0	1388.5
bumblebox-01_2023-10-28_12-50-02	01	2023-10-28_12-50-02	46	5	1280.75	1291.75	1310.0	1292.0
bumblebox-01_2023-10-28_12-50-02	01	2023-10-28_12-50-02	46	0	2011.25	1580.25	1987.0	1588.0
bumblebox-01_2023-10-28_12-50-02	01	2023-10-28_12-50-02	46	11	3096.5	570.25	3114.5	596.0
bumblebox-01_2023-10-28_12-50-02	01	2023-10-28_12-50-02	46	13	1071.25	156.0	1062.0	138.0
bumblebox-01_2023-10-28_12-50-02	01	2023-10-28_12-50-02	47	12	2308.5	1992.0	2333.0	2002.0
bumblebox-01_2023-10-28_12-50-02	01	2023-10-28_12-50-02	47	6	2053.75	1968.25	2079.0	1989.5
bumblebox-01_2023-10-28_12-50-02	01	2023-10-28_12-50-02	47	7	2469.75	1930.75	2490.5	1917.0
bumblebox-01_2023-10-28_12-50-02	01	2023-10-28_12-50-02	47	0	2013.75	1573.0	1988.0	1574.5
bumblebox-01_2023-10-28_12-50-02	01	2023-10-28_12-50-02	47	9	1850.0	1546.25	1863.5	1565.0
bumblebox-01_2023-10-28_12-50-02	01	2023-10-28_12-50-02	47	3	1528.75	1485.75	1520.5	1509.0
bumblebox-01_2023-10-28_12-50-02	01	2023-10-28_12-50-02	47	1	2057.25	1378.0	2046.5	1410.0
bumblebox-01_2023-10-28_12-50-02	01	2023-10-28_12-50-02	47	10	2186.25	1335.0	2176.5	1363.5
bumblebox-01_2023-10-28_12-50-02	01	2023-10-28_12-50-02	47	5	1282.75	1292.5	1311.5	1293.0
bumblebox-01_2023-10-28_12-50-02	01	2023-10-28_12-50-02	47	11	3114.25	646.5	3117.0	677.0
bumblebox-01_2023-10-28_12-50-02	01	2023-10-28_12-50-02	47	13	1108.0	152.75	1097.0	139.0
bumblebox-01_2023-10-28_12-50-02	01	2023-10-28_12-50-02	48	6	2055.75	1960.25	2081.0	1982.5
bumblebox-01_2023-10-28_12-50-02	01	2023-10-28_12-50-02	48	0	2029.0	1566.0	2002.5	1572.5
bumblebox-01_2023-10-28_12-50-02	01	2023-10-28_12-50-02	48	3	1520.25	1485.0	1513.0	1510.0
bumblebox-01_2023-10-28_12-50-02	01	2023-10-28_12-50-02	48	1	2046.5	1400.75	2038.5	1433.0
bumblebox-01_2023-10-28_12-50-02	01	2023-10-28_12-50-02	48	10	2195.75	1308.25	2189.5	1339.5
bumblebox-01_2023-10-28_12-50-02	01	2023-10-28_12-50-02	48	5	1285.5	1292.25	1314.0	1292.5
bumblebox-01_2023-10-28_12-50-02	01	2023-10-28_12-50-02	48	12	2280.75	1972.0	2308.5	1984.5
bumblebox-01_2023-10-28_12-50-02	01	2023-10-28_12-50-02	48	9	1881.75	1612.5	1898.5	1617.0
bumblebox-01_2023-10-28_12-50-02	01	2023-10-28_12-50-02	48	11	3065.25	646.0	3057.5	675.5
bumblebox-01_2023-10-28_12-50-02	01	2023-10-28_12-50-02	48	13	1114.25	169.75	1096.0	157.0
bumblebox-01_2023-10-28_12-50-02	01	2023-10-28_12-50-02	49	6	2034.0	2021.75	2052.0	2047.0
bumblebox-01_2023-10-28_12-50-02	01	2023-10-28_12-50-02	49	12	2311.75	1943.0	2315.0	1973.5
bumblebox-01_2023-10-28_12-50-02	01	2023-10-28_12-50-02	49	0	2054.25	1562.25	2031.5	1554.0
bumblebox-01_2023-10-28_12-50-02	01	2023-10-28_12-50-02	49	3	1513.25	1479.25	1505.0	1502.0
bumblebox-01_2023-10-28_12-50-02	01	2023-10-28_12-50-02	49	1	2040.25	1420.25	2034.5	1452.5
bumblebox-01_2023-10-28_12-50-02	01	2023-10-28_12-50-02	49	10	2206.75	1341.75	2202.5	1374.0
bumblebox-01_2023-10-28_12-50-02	01	2023-10-28_12-50-02	49	5	1291.25	1291.5	1319.5	1291.5
bumblebox-01_2023-10-28_12-50-02	01	2023-10-28_12-50-02	49	11	3033.5	646.75	3030.0	677.0
bumblebox-01_2023-10-28_12-50-02	01	2023-10-28_12-50-02	49	13	903.5	224.0	874.5	215.0
bumblebox-01_2023-10-28_12-50-02	01	2023-10-28_12-50-02	50	8	2131.75	2843.75	2144.0	2859.5
bumblebox-01_2023-10-28_12-50-02	01	2023-10-28_12-50-02	50	12	2285.25	1929.0	2277.5	1959.0
bumblebox-01_2023-10-28_12-50-02	01	2023-10-28_12-50-02	50	0	2037.75	1540.0	2010.5	1543.5
bumblebox-01_2023-10-28_12-50-02	01	2023-10-28_12-50-02	50	3	1511.0	1475.75	1504.0	1498.5
bumblebox-01_2023-10-28_12-50-02	01	2023-10-28_12-50-02	50	10	2153.5	1436.25	2140.0	1464.0
bumblebox-01_2023-10-28_12-50-02	01	2023-10-28_12-50-02	50	1	1959.75	1340.25	1986.5	1359.0
bumblebox-01_2023-10-28_12-50-02	01	2023-10-28_12-50-02	50	5	1287.75	1293.75	1316.0	1294.0
bumblebox-01_2023-10-28_12-50-02	01	2023-10-28_12-50-02	50	11	3032.25	682.0	3030.0	710.5
bumblebox-01_2023-10-28_12-50-02	01	2023-10-28_12-50-02	50	6	2118.25	2125.75	2148.5	2135.0
bumblebox-01_2023-10-28_12-50-02	01	2023-10-28_12-50-02	50	13	571.0	450.75	542.5	463.0
bumblebox-01_2023-10-28_12-50-02	01	2023-10-28_12-50-02	51	6	2020.75	2060.0	2044.5	2065.0
bumblebox-01_2023-10-28_12-50-02	01	2023-10-28_12-50-02	51	12	2248.75	1934.25	2236.5	1964.0
bumblebox-01_2023-10-28_12-50-02	01	2023-10-28_12-50-02	51	7	2514.0	1689.75	2513.5	1659.0
bumblebox-01_2023-10-28_12-50-02	01	2023-10-28_12-50-02	51	3	1509.25	1473.5	1503.0	1497.0
bumblebox-01_2023-10-28_12-50-02	01	2023-10-28_12-50-02	51	1	1926.0	1376.25	1959.5	1376.5
bumblebox-01_2023-10-28_12-50-02	01	2023-10-28_12-50-02	51	5	1286.0	1294.5	1315.0	1295.0
bumblebox-01_2023-10-28_12-50-02	01	2023-10-28_12-50-02	51	13	563.5	902.75	557.5	935.0
bumblebox-01_2023-10-28_12-50-02	01	2023-10-28_12-50-02	51	11	2981.5	761.75	2967.5	787.5
