## Supplementary material for "The BumbleBox: An open-source platform for quantifying behavior in bumblebee colonies": Sample BumbleBox Data Output: bumblebox-01_2023-10-28_13-20-02_raw.csv

filename	colony number	datetime	frame	ID	centroidX	centroidY	frontX	frontY
bumblebox-01_2023-10-28_13-20-02	01	2023-10-28_13-20-02	0	15	1923.75	2290.5	1921.5	2318.5
bumblebox-01_2023-10-28_13-20-02	01	2023-10-28_13-20-02	0	12	2264.25	2046.5	2293.0	2050.5
bumblebox-01_2023-10-28_13-20-02	01	2023-10-28_13-20-02	0	7	1777.25	1337.25	1744.0	1341.0
bumblebox-01_2023-10-28_13-20-02	01	2023-10-28_13-20-02	0	11	2839.5	1103.5	2844.0	1131.0
bumblebox-01_2023-10-28_13-20-02	01	2023-10-28_13-20-02	0	1	2461.75	337.75	2429.0	338.0
bumblebox-01_2023-10-28_13-20-02	01	2023-10-28_13-20-02	0	5	1513.25	1388.0	1498.0	1408.5
bumblebox-01_2023-10-28_13-20-02	01	2023-10-28_13-20-02	0	2	3002.5	713.0	2979.5	691.5
bumblebox-01_2023-10-28_13-20-02	01	2023-10-28_13-20-02	0	4	2311.5	226.0	2339.5	220.5
bumblebox-01_2023-10-28_13-20-02	01	2023-10-28_13-20-02	1	15	1920.75	2294.25	1919.0	2321.5
bumblebox-01_2023-10-28_13-20-02	01	2023-10-28_13-20-02	1	12	2259.25	2058.0	2288.5	2059.0
bumblebox-01_2023-10-28_13-20-02	01	2023-10-28_13-20-02	1	7	1781.25	1326.75	1748.0	1331.0
bumblebox-01_2023-10-28_13-20-02	01	2023-10-28_13-20-02	1	11	2827.75	1128.0	2830.0	1156.0
bumblebox-01_2023-10-28_13-20-02	01	2023-10-28_13-20-02	1	1	2457.0	337.75	2424.5	339.5
bumblebox-01_2023-10-28_13-20-02	01	2023-10-28_13-20-02	1	4	2357.75	197.25	2390.0	197.5
bumblebox-01_2023-10-28_13-20-02	01	2023-10-28_13-20-02	1	5	1475.25	1364.5	1457.0	1385.5
bumblebox-01_2023-10-28_13-20-02	01	2023-10-28_13-20-02	1	2	3002.5	712.0	2979.0	691.5
bumblebox-01_2023-10-28_13-20-02	01	2023-10-28_13-20-02	2	15	1918.0	2300.0	1914.5	2327.5
bumblebox-01_2023-10-28_13-20-02	01	2023-10-28_13-20-02	2	12	2251.0	2063.5	2281.5	2064.5
bumblebox-01_2023-10-28_13-20-02	01	2023-10-28_13-20-02	2	5	1441.0	1363.25	1423.0	1383.0
bumblebox-01_2023-10-28_13-20-02	01	2023-10-28_13-20-02	2	7	1782.0	1320.75	1749.0	1326.5
bumblebox-01_2023-10-28_13-20-02	01	2023-10-28_13-20-02	2	11	2813.5	1166.5	2807.5	1195.5
bumblebox-01_2023-10-28_13-20-02	01	2023-10-28_13-20-02	2	1	2444.75	334.75	2413.0	341.5
bumblebox-01_2023-10-28_13-20-02	01	2023-10-28_13-20-02	2	2	3002.5	712.5	2979.5	691.5
bumblebox-01_2023-10-28_13-20-02	01	2023-10-28_13-20-02	2	4	2497.0	211.5	2520.5	231.5
bumblebox-01_2023-10-28_13-20-02	01	2023-10-28_13-20-02	3	15	1920.0	2281.75	1917.5	2309.0
bumblebox-01_2023-10-28_13-20-02	01	2023-10-28_13-20-02	3	12	2246.75	2040.0	2278.5	2040.5
bumblebox-01_2023-10-28_13-20-02	01	2023-10-28_13-20-02	3	5	1410.25	1362.5	1395.0	1385.5
bumblebox-01_2023-10-28_13-20-02	01	2023-10-28_13-20-02	3	7	1779.75	1309.75	1746.5	1315.5
bumblebox-01_2023-10-28_13-20-02	01	2023-10-28_13-20-02	3	11	2806.0	1186.75	2801.5	1216.0
bumblebox-01_2023-10-28_13-20-02	01	2023-10-28_13-20-02	3	1	2449.0	334.0	2416.5	338.5
bumblebox-01_2023-10-28_13-20-02	01	2023-10-28_13-20-02	3	2	3003.0	713.0	2979.5	691.5
bumblebox-01_2023-10-28_13-20-02	01	2023-10-28_13-20-02	3	4	2568.0	263.75	2582.0	292.0
bumblebox-01_2023-10-28_13-20-02	01	2023-10-28_13-20-02	4	15	1922.75	2284.5	1921.0	2314.5
bumblebox-01_2023-10-28_13-20-02	01	2023-10-28_13-20-02	4	12	2271.75	2032.25	2301.5	2035.0
bumblebox-01_2023-10-28_13-20-02	01	2023-10-28_13-20-02	4	7	1783.0	1303.0	1750.5	1310.5
bumblebox-01_2023-10-28_13-20-02	01	2023-10-28_13-20-02	4	5	1348.75	1276.5	1335.5	1304.0
bumblebox-01_2023-10-28_13-20-02	01	2023-10-28_13-20-02	4	11	2824.5	1218.75	2827.5	1246.5
bumblebox-01_2023-10-28_13-20-02	01	2023-10-28_13-20-02	4	1	2448.5	335.25	2416.0	339.5
bumblebox-01_2023-10-28_13-20-02	01	2023-10-28_13-20-02	4	2	3003.25	712.5	2979.5	691.5
bumblebox-01_2023-10-28_13-20-02	01	2023-10-28_13-20-02	5	15	1913.25	2322.5	1911.5	2352.5
bumblebox-01_2023-10-28_13-20-02	01	2023-10-28_13-20-02	5	12	2271.0	2027.5	2299.5	2033.0
bumblebox-01_2023-10-28_13-20-02	01	2023-10-28_13-20-02	5	7	1780.5	1290.25	1748.5	1300.0
bumblebox-01_2023-10-28_13-20-02	01	2023-10-28_13-20-02	5	5	1331.5	1282.75	1314.0	1302.5
bumblebox-01_2023-10-28_13-20-02	01	2023-10-28_13-20-02	5	1	2448.75	335.25	2416.0	338.5
bumblebox-01_2023-10-28_13-20-02	01	2023-10-28_13-20-02	5	11	2842.5	1228.75	2853.5	1255.0
bumblebox-01_2023-10-28_13-20-02	01	2023-10-28_13-20-02	5	2	3002.75	713.0	2979.5	692.0
bumblebox-01_2023-10-28_13-20-02	01	2023-10-28_13-20-02	6	15	1906.25	2334.25	1903.5	2364.5
bumblebox-01_2023-10-28_13-20-02	01	2023-10-28_13-20-02	6	12	2290.5	2001.0	2318.0	2007.5
bumblebox-01_2023-10-28_13-20-02	01	2023-10-28_13-20-02	6	10	1937.5	1926.25	1939.5	1896.5
bumblebox-01_2023-10-28_13-20-02	01	2023-10-28_13-20-02	6	8	1680.75	1617.25	1685.5	1592.5
bumblebox-01_2023-10-28_13-20-02	01	2023-10-28_13-20-02	6	7	1789.75	1302.5	1757.0	1307.5
bumblebox-01_2023-10-28_13-20-02	01	2023-10-28_13-20-02	6	5	1316.0	1278.25	1291.0	1280.0
bumblebox-01_2023-10-28_13-20-02	01	2023-10-28_13-20-02	6	1	2444.75	335.0	2411.5	338.5
bumblebox-01_2023-10-28_13-20-02	01	2023-10-28_13-20-02	6	11	2845.5	1231.0	2857.0	1257.0
bumblebox-01_2023-10-28_13-20-02	01	2023-10-28_13-20-02	6	2	3002.25	712.25	2979.0	691.5
bumblebox-01_2023-10-28_13-20-02	01	2023-10-28_13-20-02	7	15	1899.25	2345.5	1893.0	2375.0
bumblebox-01_2023-10-28_13-20-02	01	2023-10-28_13-20-02	7	12	2288.0	2005.5	2313.5	2015.5
bumblebox-01_2023-10-28_13-20-02	01	2023-10-28_13-20-02	7	6	2458.5	1895.25	2439.5	1913.5
bumblebox-01_2023-10-28_13-20-02	01	2023-10-28_13-20-02	7	8	1677.75	1616.75	1684.0	1591.5
bumblebox-01_2023-10-28_13-20-02	01	2023-10-28_13-20-02	7	7	1790.0	1329.75	1756.5	1332.5
bumblebox-01_2023-10-28_13-20-02	01	2023-10-28_13-20-02	7	5	1277.75	1259.5	1253.5	1265.5
bumblebox-01_2023-10-28_13-20-02	01	2023-10-28_13-20-02	7	1	2445.5	333.75	2413.0	338.5
bumblebox-01_2023-10-28_13-20-02	01	2023-10-28_13-20-02	7	11	2847.0	1229.75	2857.5	1255.5
bumblebox-01_2023-10-28_13-20-02	01	2023-10-28_13-20-02	7	4	2592.5	485.25	2574.5	511.0
bumblebox-01_2023-10-28_13-20-02	01	2023-10-28_13-20-02	7	2	3002.5	712.75	2979.5	692.0
bumblebox-01_2023-10-28_13-20-02	01	2023-10-28_13-20-02	8	15	1900.5	2339.5	1896.5	2369.5
bumblebox-01_2023-10-28_13-20-02	01	2023-10-28_13-20-02	8	12	2299.5	2032.0	2324.0	2039.5
bumblebox-01_2023-10-28_13-20-02	01	2023-10-28_13-20-02	8	8	1679.0	1616.5	1682.0	1592.0
bumblebox-01_2023-10-28_13-20-02	01	2023-10-28_13-20-02	8	7	1785.0	1324.5	1751.5	1325.0
bumblebox-01_2023-10-28_13-20-02	01	2023-10-28_13-20-02	8	5	1185.75	1318.5	1167.0	1334.0
bumblebox-01_2023-10-28_13-20-02	01	2023-10-28_13-20-02	8	11	2847.75	1228.75	2858.5	1255.5
bumblebox-01_2023-10-28_13-20-02	01	2023-10-28_13-20-02	8	1	2442.25	330.5	2410.5	337.5
bumblebox-01_2023-10-28_13-20-02	01	2023-10-28_13-20-02	8	2	3002.5	712.25	2979.5	691.0
bumblebox-01_2023-10-28_13-20-02	01	2023-10-28_13-20-02	8	4	2547.75	572.0	2521.5	587.0
bumblebox-01_2023-10-28_13-20-02	01	2023-10-28_13-20-02	9	15	1899.0	2335.75	1896.5	2366.0
bumblebox-01_2023-10-28_13-20-02	01	2023-10-28_13-20-02	9	12	2307.5	2019.25	2332.5	2026.0
bumblebox-01_2023-10-28_13-20-02	01	2023-10-28_13-20-02	9	8	1674.0	1611.75	1679.0	1586.5
bumblebox-01_2023-10-28_13-20-02	01	2023-10-28_13-20-02	9	7	1778.5	1331.25	1745.5	1331.0
bumblebox-01_2023-10-28_13-20-02	01	2023-10-28_13-20-02	9	5	1180.25	1327.25	1161.0	1343.0
bumblebox-01_2023-10-28_13-20-02	01	2023-10-28_13-20-02	9	1	2439.75	325.75	2408.5	333.0
bumblebox-01_2023-10-28_13-20-02	01	2023-10-28_13-20-02	9	11	2848.5	1228.5	2857.5	1255.5
bumblebox-01_2023-10-28_13-20-02	01	2023-10-28_13-20-02	9	2	3002.5	713.0	2979.0	691.5
bumblebox-01_2023-10-28_13-20-02	01	2023-10-28_13-20-02	9	4	2448.0	661.75	2425.0	683.0
bumblebox-01_2023-10-28_13-20-02	01	2023-10-28_13-20-02	10	15	1898.0	2337.25	1896.0	2368.0
bumblebox-01_2023-10-28_13-20-02	01	2023-10-28_13-20-02	10	10	1984.75	2041.75	2000.0	2049.0
bumblebox-01_2023-10-28_13-20-02	01	2023-10-28_13-20-02	10	12	2305.0	2017.5	2329.5	2023.5
bumblebox-01_2023-10-28_13-20-02	01	2023-10-28_13-20-02	10	0	2187.5	1487.75	2176.5	1515.5
bumblebox-01_2023-10-28_13-20-02	01	2023-10-28_13-20-02	10	7	1782.0	1318.75	1749.0	1318.0
bumblebox-01_2023-10-28_13-20-02	01	2023-10-28_13-20-02	10	5	1175.5	1322.0	1157.0	1338.5
bumblebox-01_2023-10-28_13-20-02	01	2023-10-28_13-20-02	10	1	2437.0	325.25	2405.5	334.0
bumblebox-01_2023-10-28_13-20-02	01	2023-10-28_13-20-02	10	11	2846.5	1225.0	2857.5	1252.0
bumblebox-01_2023-10-28_13-20-02	01	2023-10-28_13-20-02	10	4	2410.0	766.25	2403.0	797.5
bumblebox-01_2023-10-28_13-20-02	01	2023-10-28_13-20-02	10	2	3003.0	712.75	2980.0	692.5
bumblebox-01_2023-10-28_13-20-02	01	2023-10-28_13-20-02	11	15	1898.25	2334.5	1897.0	2365.0
bumblebox-01_2023-10-28_13-20-02	01	2023-10-28_13-20-02	11	10	2011.25	2075.75	2028.5	2082.5
bumblebox-01_2023-10-28_13-20-02	01	2023-10-28_13-20-02	11	12	2295.75	2016.25	2320.5	2022.5
bumblebox-01_2023-10-28_13-20-02	01	2023-10-28_13-20-02	11	0	2172.5	1455.0	2152.5	1480.0
bumblebox-01_2023-10-28_13-20-02	01	2023-10-28_13-20-02	11	7	1775.75	1321.5	1742.0	1323.0
bumblebox-01_2023-10-28_13-20-02	01	2023-10-28_13-20-02	11	5	1170.0	1319.5	1153.0	1336.5
bumblebox-01_2023-10-28_13-20-02	01	2023-10-28_13-20-02	11	11	2846.5	1226.75	2857.5	1253.5
bumblebox-01_2023-10-28_13-20-02	01	2023-10-28_13-20-02	11	4	2570.75	1024.5	2584.5	1051.5
bumblebox-01_2023-10-28_13-20-02	01	2023-10-28_13-20-02	11	1	2442.5	325.5	2411.0	333.0
bumblebox-01_2023-10-28_13-20-02	01	2023-10-28_13-20-02	11	2	3002.25	712.75	2979.0	691.5
bumblebox-01_2023-10-28_13-20-02	01	2023-10-28_13-20-02	12	15	1898.0	2333.75	1897.0	2364.0
bumblebox-01_2023-10-28_13-20-02	01	2023-10-28_13-20-02	12	10	2016.25	2071.75	2036.0	2080.5
bumblebox-01_2023-10-28_13-20-02	01	2023-10-28_13-20-02	12	12	2303.25	2018.25	2329.0	2020.5
bumblebox-01_2023-10-28_13-20-02	01	2023-10-28_13-20-02	12	8	1671.75	1622.0	1672.5	1596.0
bumblebox-01_2023-10-28_13-20-02	01	2023-10-28_13-20-02	12	0	2188.0	1469.0	2165.5	1493.0
bumblebox-01_2023-10-28_13-20-02	01	2023-10-28_13-20-02	12	7	1780.75	1322.25	1748.0	1325.0
bumblebox-01_2023-10-28_13-20-02	01	2023-10-28_13-20-02	12	5	1142.25	1295.25	1123.5	1309.5
bumblebox-01_2023-10-28_13-20-02	01	2023-10-28_13-20-02	12	11	2887.25	1236.25	2870.5	1261.0
bumblebox-01_2023-10-28_13-20-02	01	2023-10-28_13-20-02	12	1	2435.25	326.25	2403.5	332.5
bumblebox-01_2023-10-28_13-20-02	01	2023-10-28_13-20-02	12	4	2619.0	1095.5	2627.5	1125.5
bumblebox-01_2023-10-28_13-20-02	01	2023-10-28_13-20-02	12	2	3002.5	712.25	2979.0	691.5
bumblebox-01_2023-10-28_13-20-02	01	2023-10-28_13-20-02	13	15	1898.25	2332.25	1897.5	2363.0
bumblebox-01_2023-10-28_13-20-02	01	2023-10-28_13-20-02	13	10	2041.5	2111.75	2066.0	2130.5
bumblebox-01_2023-10-28_13-20-02	01	2023-10-28_13-20-02	13	12	2296.5	2015.0	2323.5	2018.5
bumblebox-01_2023-10-28_13-20-02	01	2023-10-28_13-20-02	13	8	1657.75	1616.75	1652.0	1590.0
bumblebox-01_2023-10-28_13-20-02	01	2023-10-28_13-20-02	13	5	1166.0	1325.0	1149.5	1342.0
bumblebox-01_2023-10-28_13-20-02	01	2023-10-28_13-20-02	13	7	1780.0	1318.25	1747.0	1322.5
bumblebox-01_2023-10-28_13-20-02	01	2023-10-28_13-20-02	13	4	2478.5	1257.75	2459.0	1282.0
bumblebox-01_2023-10-28_13-20-02	01	2023-10-28_13-20-02	13	11	2841.0	1212.25	2811.0	1218.5
bumblebox-01_2023-10-28_13-20-02	01	2023-10-28_13-20-02	13	1	2438.25	325.5	2406.5	332.0
bumblebox-01_2023-10-28_13-20-02	01	2023-10-28_13-20-02	13	0	2186.5	1482.75	2165.0	1508.0
bumblebox-01_2023-10-28_13-20-02	01	2023-10-28_13-20-02	13	2	3006.25	714.0	2983.0	693.0
bumblebox-01_2023-10-28_13-20-02	01	2023-10-28_13-20-02	14	15	1899.0	2331.75	1899.0	2362.5
bumblebox-01_2023-10-28_13-20-02	01	2023-10-28_13-20-02	14	12	2306.75	2008.5	2331.5	2012.0
bumblebox-01_2023-10-28_13-20-02	01	2023-10-28_13-20-02	14	0	2183.75	1486.25	2160.5	1510.0
bumblebox-01_2023-10-28_13-20-02	01	2023-10-28_13-20-02	14	7	1784.5	1313.0	1752.0	1319.5
bumblebox-01_2023-10-28_13-20-02	01	2023-10-28_13-20-02	14	5	1136.0	1308.25	1129.5	1330.5
bumblebox-01_2023-10-28_13-20-02	01	2023-10-28_13-20-02	14	1	2437.5	326.0	2405.0	331.5
bumblebox-01_2023-10-28_13-20-02	01	2023-10-28_13-20-02	14	11	2810.75	1221.0	2780.0	1225.0
bumblebox-01_2023-10-28_13-20-02	01	2023-10-28_13-20-02	14	2	3008.25	713.75	2984.5	694.5
bumblebox-01_2023-10-28_13-20-02	01	2023-10-28_13-20-02	15	15	1898.5	2329.75	1898.0	2360.5
bumblebox-01_2023-10-28_13-20-02	01	2023-10-28_13-20-02	15	12	2311.5	1993.5	2335.0	1998.0
bumblebox-01_2023-10-28_13-20-02	01	2023-10-28_13-20-02	15	8	1606.75	1536.0	1599.0	1504.0
bumblebox-01_2023-10-28_13-20-02	01	2023-10-28_13-20-02	15	5	1127.75	1324.25	1121.5	1345.5
bumblebox-01_2023-10-28_13-20-02	01	2023-10-28_13-20-02	15	7	1789.75	1311.0	1758.0	1320.5
bumblebox-01_2023-10-28_13-20-02	01	2023-10-28_13-20-02	15	11	2784.5	1243.5	2754.5	1250.5
bumblebox-01_2023-10-28_13-20-02	01	2023-10-28_13-20-02	15	1	2434.5	326.25	2402.5	332.0
bumblebox-01_2023-10-28_13-20-02	01	2023-10-28_13-20-02	15	4	2358.75	1307.75	2331.0	1316.5
bumblebox-01_2023-10-28_13-20-02	01	2023-10-28_13-20-02	15	2	3007.75	716.25	2983.0	696.5
bumblebox-01_2023-10-28_13-20-02	01	2023-10-28_13-20-02	16	15	1900.5	2328.25	1902.5	2359.0
bumblebox-01_2023-10-28_13-20-02	01	2023-10-28_13-20-02	16	12	2313.5	1990.25	2336.0	1995.5
bumblebox-01_2023-10-28_13-20-02	01	2023-10-28_13-20-02	16	0	2167.5	1469.25	2140.5	1489.5
bumblebox-01_2023-10-28_13-20-02	01	2023-10-28_13-20-02	16	8	1545.75	1415.75	1546.5	1382.5
bumblebox-01_2023-10-28_13-20-02	01	2023-10-28_13-20-02	16	5	1138.0	1364.0	1128.0	1384.5
bumblebox-01_2023-10-28_13-20-02	01	2023-10-28_13-20-02	16	7	1788.25	1304.0	1756.0	1313.0
bumblebox-01_2023-10-28_13-20-02	01	2023-10-28_13-20-02	16	11	2783.0	1245.25	2752.5	1247.5
bumblebox-01_2023-10-28_13-20-02	01	2023-10-28_13-20-02	16	1	2434.75	326.5	2402.0	333.0
bumblebox-01_2023-10-28_13-20-02	01	2023-10-28_13-20-02	16	4	2319.0	1309.75	2293.0	1312.5
bumblebox-01_2023-10-28_13-20-02	01	2023-10-28_13-20-02	16	2	3007.25	718.0	2982.5	699.0
bumblebox-01_2023-10-28_13-20-02	01	2023-10-28_13-20-02	17	15	1901.25	2324.75	1904.0	2355.5
bumblebox-01_2023-10-28_13-20-02	01	2023-10-28_13-20-02	17	12	2279.75	1971.75	2305.5	1985.5
bumblebox-01_2023-10-28_13-20-02	01	2023-10-28_13-20-02	17	0	2178.5	1487.0	2155.0	1510.5
bumblebox-01_2023-10-28_13-20-02	01	2023-10-28_13-20-02	17	8	1534.0	1404.75	1531.0	1372.0
bumblebox-01_2023-10-28_13-20-02	01	2023-10-28_13-20-02	17	7	1800.75	1291.25	1769.0	1301.0
bumblebox-01_2023-10-28_13-20-02	01	2023-10-28_13-20-02	17	1	2435.75	323.5	2404.0	331.0
bumblebox-01_2023-10-28_13-20-02	01	2023-10-28_13-20-02	17	5	1146.0	1366.0	1134.5	1385.0
bumblebox-01_2023-10-28_13-20-02	01	2023-10-28_13-20-02	17	4	2258.0	1313.5	2229.5	1319.5
bumblebox-01_2023-10-28_13-20-02	01	2023-10-28_13-20-02	17	11	2778.0	1238.75	2747.0	1235.0
bumblebox-01_2023-10-28_13-20-02	01	2023-10-28_13-20-02	17	2	3007.0	717.75	2982.0	698.5
bumblebox-01_2023-10-28_13-20-02	01	2023-10-28_13-20-02	18	15	1902.25	2320.25	1904.5	2351.0
bumblebox-01_2023-10-28_13-20-02	01	2023-10-28_13-20-02	18	12	2253.0	2021.25	2265.5	2046.0
bumblebox-01_2023-10-28_13-20-02	01	2023-10-28_13-20-02	18	0	2176.25	1486.0	2151.5	1508.0
bumblebox-01_2023-10-28_13-20-02	01	2023-10-28_13-20-02	18	8	1548.0	1446.75	1537.5	1418.0
bumblebox-01_2023-10-28_13-20-02	01	2023-10-28_13-20-02	18	5	1145.75	1370.0	1135.0	1388.5
bumblebox-01_2023-10-28_13-20-02	01	2023-10-28_13-20-02	18	7	1780.25	1295.5	1748.0	1303.5
bumblebox-01_2023-10-28_13-20-02	01	2023-10-28_13-20-02	18	11	2779.75	1221.75	2759.5	1201.0
bumblebox-01_2023-10-28_13-20-02	01	2023-10-28_13-20-02	18	1	2438.25	320.75	2408.0	332.0
bumblebox-01_2023-10-28_13-20-02	01	2023-10-28_13-20-02	18	4	2196.25	1292.5	2168.0	1294.5
bumblebox-01_2023-10-28_13-20-02	01	2023-10-28_13-20-02	18	2	3006.75	716.75	2982.5	697.5
bumblebox-01_2023-10-28_13-20-02	01	2023-10-28_13-20-02	19	15	1904.0	2322.25	1908.5	2353.0
bumblebox-01_2023-10-28_13-20-02	01	2023-10-28_13-20-02	19	10	2102.5	2138.5	2133.0	2136.5
bumblebox-01_2023-10-28_13-20-02	01	2023-10-28_13-20-02	19	12	2202.25	2059.5	2224.0	2077.5
bumblebox-01_2023-10-28_13-20-02	01	2023-10-28_13-20-02	19	0	2180.75	1473.75	2155.0	1495.0
bumblebox-01_2023-10-28_13-20-02	01	2023-10-28_13-20-02	19	5	1139.25	1369.0	1129.0	1388.0
bumblebox-01_2023-10-28_13-20-02	01	2023-10-28_13-20-02	19	7	1761.25	1294.75	1729.0	1302.0
bumblebox-01_2023-10-28_13-20-02	01	2023-10-28_13-20-02	19	11	2797.0	1214.0	2789.5	1186.5
bumblebox-01_2023-10-28_13-20-02	01	2023-10-28_13-20-02	19	1	2448.75	321.0	2420.0	333.0
bumblebox-01_2023-10-28_13-20-02	01	2023-10-28_13-20-02	19	4	2137.5	1355.0	2109.0	1354.5
bumblebox-01_2023-10-28_13-20-02	01	2023-10-28_13-20-02	19	2	3006.75	716.75	2982.0	697.5
bumblebox-01_2023-10-28_13-20-02	01	2023-10-28_13-20-02	20	15	1905.25	2326.5	1909.0	2357.0
bumblebox-01_2023-10-28_13-20-02	01	2023-10-28_13-20-02	20	10	2344.0	2075.0	2364.5	2052.0
bumblebox-01_2023-10-28_13-20-02	01	2023-10-28_13-20-02	20	12	2186.5	2021.0	2215.5	2035.5
bumblebox-01_2023-10-28_13-20-02	01	2023-10-28_13-20-02	20	0	2174.25	1489.25	2149.5	1511.5
bumblebox-01_2023-10-28_13-20-02	01	2023-10-28_13-20-02	20	7	1772.75	1292.0	1740.0	1299.5
bumblebox-01_2023-10-28_13-20-02	01	2023-10-28_13-20-02	20	11	2817.75	1190.75	2824.0	1163.5
bumblebox-01_2023-10-28_13-20-02	01	2023-10-28_13-20-02	20	4	2090.75	1455.0	2065.5	1477.0
bumblebox-01_2023-10-28_13-20-02	01	2023-10-28_13-20-02	20	5	1134.5	1367.0	1125.0	1386.0
bumblebox-01_2023-10-28_13-20-02	01	2023-10-28_13-20-02	20	2	3007.5	717.25	2983.0	698.0
bumblebox-01_2023-10-28_13-20-02	01	2023-10-28_13-20-02	21	15	1905.5	2324.75	1909.0	2355.0
bumblebox-01_2023-10-28_13-20-02	01	2023-10-28_13-20-02	21	12	2231.75	2038.5	2259.5	2053.0
bumblebox-01_2023-10-28_13-20-02	01	2023-10-28_13-20-02	21	5	1134.5	1367.0	1125.0	1387.0
bumblebox-01_2023-10-28_13-20-02	01	2023-10-28_13-20-02	21	7	1766.75	1281.0	1734.5	1285.0
bumblebox-01_2023-10-28_13-20-02	01	2023-10-28_13-20-02	21	11	2832.75	1194.0	2846.5	1170.5
bumblebox-01_2023-10-28_13-20-02	01	2023-10-28_13-20-02	21	1	2431.75	317.75	2401.0	328.5
bumblebox-01_2023-10-28_13-20-02	01	2023-10-28_13-20-02	21	10	2353.0	2072.75	2361.0	2044.0
bumblebox-01_2023-10-28_13-20-02	01	2023-10-28_13-20-02	21	4	2030.0	1562.0	2001.5	1578.5
bumblebox-01_2023-10-28_13-20-02	01	2023-10-28_13-20-02	21	0	2171.0	1477.5	2144.5	1498.0
bumblebox-01_2023-10-28_13-20-02	01	2023-10-28_13-20-02	21	2	3006.75	717.75	2982.0	698.5
bumblebox-01_2023-10-28_13-20-02	01	2023-10-28_13-20-02	22	15	1906.5	2325.75	1910.0	2356.0
bumblebox-01_2023-10-28_13-20-02	01	2023-10-28_13-20-02	22	12	2248.0	2043.75	2278.0	2049.5
bumblebox-01_2023-10-28_13-20-02	01	2023-10-28_13-20-02	22	5	1130.25	1358.75	1119.5	1377.5
bumblebox-01_2023-10-28_13-20-02	01	2023-10-28_13-20-02	22	7	1764.75	1288.25	1732.0	1292.5
bumblebox-01_2023-10-28_13-20-02	01	2023-10-28_13-20-02	22	1	2424.75	322.0	2394.0	332.0
bumblebox-01_2023-10-28_13-20-02	01	2023-10-28_13-20-02	22	4	1924.75	1610.0	1892.0	1612.0
bumblebox-01_2023-10-28_13-20-02	01	2023-10-28_13-20-02	22	11	2830.25	1189.5	2843.0	1167.0
bumblebox-01_2023-10-28_13-20-02	01	2023-10-28_13-20-02	22	2	3007.0	718.25	2981.5	699.5
bumblebox-01_2023-10-28_13-20-02	01	2023-10-28_13-20-02	23	15	1906.75	2330.0	1909.5	2361.0
bumblebox-01_2023-10-28_13-20-02	01	2023-10-28_13-20-02	23	12	2256.25	2047.5	2286.0	2051.0
bumblebox-01_2023-10-28_13-20-02	01	2023-10-28_13-20-02	23	7	1770.0	1305.75	1737.5	1305.5
bumblebox-01_2023-10-28_13-20-02	01	2023-10-28_13-20-02	23	5	1130.5	1357.25	1117.0	1374.0
bumblebox-01_2023-10-28_13-20-02	01	2023-10-28_13-20-02	23	11	2828.0	1191.5	2841.5	1170.0
bumblebox-01_2023-10-28_13-20-02	01	2023-10-28_13-20-02	23	2	3006.5	719.25	2981.5	700.0
bumblebox-01_2023-10-28_13-20-02	01	2023-10-28_13-20-02	24	15	1909.25	2332.0	1912.0	2363.0
bumblebox-01_2023-10-28_13-20-02	01	2023-10-28_13-20-02	24	12	2265.5	2045.5	2294.0	2049.0
bumblebox-01_2023-10-28_13-20-02	01	2023-10-28_13-20-02	24	0	2180.75	1469.5	2153.0	1487.5
bumblebox-01_2023-10-28_13-20-02	01	2023-10-28_13-20-02	24	5	1126.75	1355.75	1112.0	1369.0
bumblebox-01_2023-10-28_13-20-02	01	2023-10-28_13-20-02	24	7	1773.5	1302.25	1741.0	1301.5
bumblebox-01_2023-10-28_13-20-02	01	2023-10-28_13-20-02	24	11	2827.25	1192.25	2841.0	1171.0
bumblebox-01_2023-10-28_13-20-02	01	2023-10-28_13-20-02	24	1	2427.5	321.75	2396.5	332.0
bumblebox-01_2023-10-28_13-20-02	01	2023-10-28_13-20-02	24	2	3006.25	719.0	2980.5	700.0
bumblebox-01_2023-10-28_13-20-02	01	2023-10-28_13-20-02	25	15	1907.5	2333.25	1910.0	2363.5
bumblebox-01_2023-10-28_13-20-02	01	2023-10-28_13-20-02	25	12	2258.25	2042.75	2287.5	2048.0
bumblebox-01_2023-10-28_13-20-02	01	2023-10-28_13-20-02	25	5	1124.75	1356.25	1111.0	1371.0
bumblebox-01_2023-10-28_13-20-02	01	2023-10-28_13-20-02	25	7	1777.75	1312.75	1745.0	1312.0
bumblebox-01_2023-10-28_13-20-02	01	2023-10-28_13-20-02	25	1	2429.0	323.0	2398.0	333.0
bumblebox-01_2023-10-28_13-20-02	01	2023-10-28_13-20-02	25	11	2825.25	1191.25	2839.5	1170.5
bumblebox-01_2023-10-28_13-20-02	01	2023-10-28_13-20-02	25	2	3005.25	718.0	2980.0	699.5
bumblebox-01_2023-10-28_13-20-02	01	2023-10-28_13-20-02	26	15	1908.75	2333.25	1911.0	2364.0
bumblebox-01_2023-10-28_13-20-02	01	2023-10-28_13-20-02	26	12	2250.25	2044.25	2279.5	2048.5
bumblebox-01_2023-10-28_13-20-02	01	2023-10-28_13-20-02	26	0	2187.25	1492.75	2162.5	1515.0
bumblebox-01_2023-10-28_13-20-02	01	2023-10-28_13-20-02	26	5	1103.75	1335.75	1091.0	1352.0
bumblebox-01_2023-10-28_13-20-02	01	2023-10-28_13-20-02	26	7	1787.0	1314.75	1754.0	1311.5
bumblebox-01_2023-10-28_13-20-02	01	2023-10-28_13-20-02	26	11	2826.25	1191.5	2840.0	1170.5
bumblebox-01_2023-10-28_13-20-02	01	2023-10-28_13-20-02	26	1	2431.0	316.75	2400.0	326.5
bumblebox-01_2023-10-28_13-20-02	01	2023-10-28_13-20-02	26	2	3005.75	718.5	2980.5	700.0
bumblebox-01_2023-10-28_13-20-02	01	2023-10-28_13-20-02	27	15	1910.0	2335.75	1912.5	2366.5
bumblebox-01_2023-10-28_13-20-02	01	2023-10-28_13-20-02	27	12	2234.25	2035.75	2265.5	2042.0
bumblebox-01_2023-10-28_13-20-02	01	2023-10-28_13-20-02	27	6	2421.25	2001.25	2402.5	2015.0
bumblebox-01_2023-10-28_13-20-02	01	2023-10-28_13-20-02	27	0	2175.5	1486.25	2147.5	1505.0
bumblebox-01_2023-10-28_13-20-02	01	2023-10-28_13-20-02	27	7	1783.0	1327.75	1750.5	1321.0
bumblebox-01_2023-10-28_13-20-02	01	2023-10-28_13-20-02	27	5	1131.5	1271.0	1120.0	1296.5
bumblebox-01_2023-10-28_13-20-02	01	2023-10-28_13-20-02	27	9	1528.75	1210.25	1538.0	1236.5
bumblebox-01_2023-10-28_13-20-02	01	2023-10-28_13-20-02	27	11	2826.0	1191.5	2840.0	1171.0
bumblebox-01_2023-10-28_13-20-02	01	2023-10-28_13-20-02	27	2	3005.5	718.25	2980.0	699.5
bumblebox-01_2023-10-28_13-20-02	01	2023-10-28_13-20-02	27	1	2430.0	316.75	2400.5	328.5
bumblebox-01_2023-10-28_13-20-02	01	2023-10-28_13-20-02	28	15	1910.5	2335.75	1913.5	2366.0
bumblebox-01_2023-10-28_13-20-02	01	2023-10-28_13-20-02	28	10	2255.75	2132.5	2280.5	2148.0
bumblebox-01_2023-10-28_13-20-02	01	2023-10-28_13-20-02	28	12	2233.0	2032.5	2263.0	2042.0
bumblebox-01_2023-10-28_13-20-02	01	2023-10-28_13-20-02	28	0	2179.0	1491.5	2153.0	1512.5
bumblebox-01_2023-10-28_13-20-02	01	2023-10-28_13-20-02	28	7	1788.0	1327.25	1755.5	1320.5
bumblebox-01_2023-10-28_13-20-02	01	2023-10-28_13-20-02	28	5	1154.25	1298.75	1140.5	1322.0
bumblebox-01_2023-10-28_13-20-02	01	2023-10-28_13-20-02	28	11	2826.0	1191.0	2839.5	1170.5
bumblebox-01_2023-10-28_13-20-02	01	2023-10-28_13-20-02	28	1	2428.25	314.75	2398.5	327.0
bumblebox-01_2023-10-28_13-20-02	01	2023-10-28_13-20-02	28	2	3005.0	718.0	2979.5	699.0
bumblebox-01_2023-10-28_13-20-02	01	2023-10-28_13-20-02	29	15	1913.0	2335.25	1917.0	2365.5
bumblebox-01_2023-10-28_13-20-02	01	2023-10-28_13-20-02	29	12	2226.0	2034.75	2255.5	2045.5
bumblebox-01_2023-10-28_13-20-02	01	2023-10-28_13-20-02	29	7	1794.75	1326.75	1762.0	1321.0
bumblebox-01_2023-10-28_13-20-02	01	2023-10-28_13-20-02	29	9	1453.75	1212.5	1460.0	1225.0
bumblebox-01_2023-10-28_13-20-02	01	2023-10-28_13-20-02	29	5	1135.75	1312.5	1125.0	1332.5
bumblebox-01_2023-10-28_13-20-02	01	2023-10-28_13-20-02	29	11	2826.0	1191.0	2839.5	1170.0
bumblebox-01_2023-10-28_13-20-02	01	2023-10-28_13-20-02	29	1	2430.5	319.5	2401.0	331.0
bumblebox-01_2023-10-28_13-20-02	01	2023-10-28_13-20-02	29	2	3004.5	718.25	2979.0	699.0
bumblebox-01_2023-10-28_13-20-02	01	2023-10-28_13-20-02	30	15	1914.75	2335.75	1918.5	2366.5
bumblebox-01_2023-10-28_13-20-02	01	2023-10-28_13-20-02	30	12	2231.75	2034.5	2259.5	2046.5
bumblebox-01_2023-10-28_13-20-02	01	2023-10-28_13-20-02	30	0	2193.25	1483.75	2166.5	1504.0
bumblebox-01_2023-10-28_13-20-02	01	2023-10-28_13-20-02	30	7	1779.75	1322.25	1748.0	1313.0
bumblebox-01_2023-10-28_13-20-02	01	2023-10-28_13-20-02	30	5	1148.5	1300.5	1136.5	1320.5
bumblebox-01_2023-10-28_13-20-02	01	2023-10-28_13-20-02	30	9	1508.75	1233.5	1533.0	1242.0
bumblebox-01_2023-10-28_13-20-02	01	2023-10-28_13-20-02	30	11	2824.5	1190.75	2838.5	1170.0
bumblebox-01_2023-10-28_13-20-02	01	2023-10-28_13-20-02	30	1	2427.5	320.75	2397.0	332.5
bumblebox-01_2023-10-28_13-20-02	01	2023-10-28_13-20-02	30	2	3005.0	718.25	2979.5	699.5
bumblebox-01_2023-10-28_13-20-02	01	2023-10-28_13-20-02	31	15	1913.0	2332.75	1917.0	2363.0
bumblebox-01_2023-10-28_13-20-02	01	2023-10-28_13-20-02	31	12	2230.0	2028.25	2259.0	2039.0
bumblebox-01_2023-10-28_13-20-02	01	2023-10-28_13-20-02	31	7	1795.0	1331.0	1762.0	1326.0
bumblebox-01_2023-10-28_13-20-02	01	2023-10-28_13-20-02	31	11	2825.0	1190.5	2839.0	1169.5
bumblebox-01_2023-10-28_13-20-02	01	2023-10-28_13-20-02	31	9	1551.5	1186.0	1583.0	1176.0
bumblebox-01_2023-10-28_13-20-02	01	2023-10-28_13-20-02	31	1	2428.5	320.0	2398.0	331.5
bumblebox-01_2023-10-28_13-20-02	01	2023-10-28_13-20-02	31	5	1161.0	1321.25	1150.0	1339.0
bumblebox-01_2023-10-28_13-20-02	01	2023-10-28_13-20-02	31	2	3004.5	718.0	2979.0	699.0
bumblebox-01_2023-10-28_13-20-02	01	2023-10-28_13-20-02	32	15	1913.75	2335.0	1917.5	2365.5
bumblebox-01_2023-10-28_13-20-02	01	2023-10-28_13-20-02	32	12	2250.75	2020.75	2280.0	2030.5
bumblebox-01_2023-10-28_13-20-02	01	2023-10-28_13-20-02	32	0	2171.75	1491.5	2146.0	1512.5
bumblebox-01_2023-10-28_13-20-02	01	2023-10-28_13-20-02	32	7	1823.0	1327.25	1789.5	1326.5
bumblebox-01_2023-10-28_13-20-02	01	2023-10-28_13-20-02	32	9	1556.0	1188.0	1574.5	1166.0
bumblebox-01_2023-10-28_13-20-02	01	2023-10-28_13-20-02	32	11	2825.25	1191.25	2839.0	1170.0
bumblebox-01_2023-10-28_13-20-02	01	2023-10-28_13-20-02	32	1	2428.25	319.75	2398.0	331.0
bumblebox-01_2023-10-28_13-20-02	01	2023-10-28_13-20-02	32	5	1206.5	1346.5	1188.0	1356.0
bumblebox-01_2023-10-28_13-20-02	01	2023-10-28_13-20-02	32	2	3003.5	718.25	2978.5	700.0
bumblebox-01_2023-10-28_13-20-02	01	2023-10-28_13-20-02	33	15	1913.0	2334.75	1917.5	2365.5
bumblebox-01_2023-10-28_13-20-02	01	2023-10-28_13-20-02	33	12	2263.5	2037.5	2291.0	2047.0
bumblebox-01_2023-10-28_13-20-02	01	2023-10-28_13-20-02	33	0	2189.25	1500.0	2163.5	1521.0
bumblebox-01_2023-10-28_13-20-02	01	2023-10-28_13-20-02	33	5	1227.0	1340.0	1209.0	1354.5
bumblebox-01_2023-10-28_13-20-02	01	2023-10-28_13-20-02	33	7	1840.0	1314.25	1807.0	1313.0
bumblebox-01_2023-10-28_13-20-02	01	2023-10-28_13-20-02	33	1	2432.0	321.0	2402.0	332.5
bumblebox-01_2023-10-28_13-20-02	01	2023-10-28_13-20-02	33	11	2825.5	1191.25	2839.5	1170.5
bumblebox-01_2023-10-28_13-20-02	01	2023-10-28_13-20-02	33	2	3005.25	718.25	2979.5	699.5
bumblebox-01_2023-10-28_13-20-02	01	2023-10-28_13-20-02	34	15	1912.75	2337.0	1917.5	2367.0
bumblebox-01_2023-10-28_13-20-02	01	2023-10-28_13-20-02	34	12	2254.0	2030.25	2281.5	2042.0
bumblebox-01_2023-10-28_13-20-02	01	2023-10-28_13-20-02	34	0	2179.5	1505.5	2154.0	1527.0
bumblebox-01_2023-10-28_13-20-02	01	2023-10-28_13-20-02	34	7	1806.25	1329.0	1773.0	1326.5
bumblebox-01_2023-10-28_13-20-02	01	2023-10-28_13-20-02	34	11	2825.25	1190.25	2839.5	1169.0
bumblebox-01_2023-10-28_13-20-02	01	2023-10-28_13-20-02	34	1	2429.75	317.25	2400.0	329.0
bumblebox-01_2023-10-28_13-20-02	01	2023-10-28_13-20-02	34	5	1229.25	1346.0	1209.0	1361.0
bumblebox-01_2023-10-28_13-20-02	01	2023-10-28_13-20-02	34	2	3004.25	718.75	2979.0	700.0
bumblebox-01_2023-10-28_13-20-02	01	2023-10-28_13-20-02	35	15	1913.0	2337.5	1917.0	2368.0
bumblebox-01_2023-10-28_13-20-02	01	2023-10-28_13-20-02	35	12	2241.25	2039.25	2268.5	2052.0
bumblebox-01_2023-10-28_13-20-02	01	2023-10-28_13-20-02	35	8	1638.0	1608.25	1669.5	1606.0
bumblebox-01_2023-10-28_13-20-02	01	2023-10-28_13-20-02	35	0	2175.75	1507.75	2149.5	1528.0
bumblebox-01_2023-10-28_13-20-02	01	2023-10-28_13-20-02	35	7	1773.75	1318.75	1741.5	1312.5
bumblebox-01_2023-10-28_13-20-02	01	2023-10-28_13-20-02	35	1	2416.75	317.5	2386.0	329.5
bumblebox-01_2023-10-28_13-20-02	01	2023-10-28_13-20-02	35	6	2420.0	2011.25	2395.5	2030.5
bumblebox-01_2023-10-28_13-20-02	01	2023-10-28_13-20-02	35	11	2825.0	1190.75	2839.5	1169.5
bumblebox-01_2023-10-28_13-20-02	01	2023-10-28_13-20-02	35	2	3004.75	718.25	2979.5	699.5
bumblebox-01_2023-10-28_13-20-02	01	2023-10-28_13-20-02	36	15	1919.5	2330.0	1926.0	2360.5
bumblebox-01_2023-10-28_13-20-02	01	2023-10-28_13-20-02	36	12	2234.0	2040.0	2261.5	2053.0
bumblebox-01_2023-10-28_13-20-02	01	2023-10-28_13-20-02	36	0	2174.75	1506.75	2148.5	1527.0
bumblebox-01_2023-10-28_13-20-02	01	2023-10-28_13-20-02	36	5	1212.5	1336.0	1198.5	1351.5
bumblebox-01_2023-10-28_13-20-02	01	2023-10-28_13-20-02	36	7	1776.0	1302.25	1743.0	1299.5
bumblebox-01_2023-10-28_13-20-02	01	2023-10-28_13-20-02	36	1	2428.25	315.25	2398.5	326.5
bumblebox-01_2023-10-28_13-20-02	01	2023-10-28_13-20-02	36	11	2824.5	1190.0	2839.0	1169.0
bumblebox-01_2023-10-28_13-20-02	01	2023-10-28_13-20-02	36	2	3004.5	718.5	2979.5	699.5
bumblebox-01_2023-10-28_13-20-02	01	2023-10-28_13-20-02	37	15	1928.0	2314.5	1939.0	2343.0
bumblebox-01_2023-10-28_13-20-02	01	2023-10-28_13-20-02	37	12	2236.25	2022.5	2265.5	2034.5
bumblebox-01_2023-10-28_13-20-02	01	2023-10-28_13-20-02	37	6	2479.5	1719.5	2458.5	1707.0
bumblebox-01_2023-10-28_13-20-02	01	2023-10-28_13-20-02	37	8	1591.5	1584.75	1610.5	1573.0
bumblebox-01_2023-10-28_13-20-02	01	2023-10-28_13-20-02	37	0	2171.5	1492.5	2144.0	1510.5
bumblebox-01_2023-10-28_13-20-02	01	2023-10-28_13-20-02	37	5	1183.25	1324.5	1169.5	1339.0
bumblebox-01_2023-10-28_13-20-02	01	2023-10-28_13-20-02	37	7	1774.0	1299.25	1741.5	1297.0
bumblebox-01_2023-10-28_13-20-02	01	2023-10-28_13-20-02	37	11	2825.75	1190.75	2840.0	1170.0
bumblebox-01_2023-10-28_13-20-02	01	2023-10-28_13-20-02	37	1	2430.0	316.25	2401.0	330.0
bumblebox-01_2023-10-28_13-20-02	01	2023-10-28_13-20-02	37	2	3006.25	718.5	2981.5	699.0
bumblebox-01_2023-10-28_13-20-02	01	2023-10-28_13-20-02	38	15	1929.0	2310.0	1941.0	2338.0
bumblebox-01_2023-10-28_13-20-02	01	2023-10-28_13-20-02	38	12	2272.25	2040.25	2300.0	2048.5
bumblebox-01_2023-10-28_13-20-02	01	2023-10-28_13-20-02	38	6	2239.25	1702.75	2206.0	1707.5
bumblebox-01_2023-10-28_13-20-02	01	2023-10-28_13-20-02	38	0	2167.0	1503.75	2143.0	1526.5
bumblebox-01_2023-10-28_13-20-02	01	2023-10-28_13-20-02	38	7	1787.25	1294.5	1755.0	1290.5
bumblebox-01_2023-10-28_13-20-02	01	2023-10-28_13-20-02	38	5	1172.5	1326.5	1162.5	1342.5
bumblebox-01_2023-10-28_13-20-02	01	2023-10-28_13-20-02	38	11	2824.75	1190.25	2839.0	1169.5
bumblebox-01_2023-10-28_13-20-02	01	2023-10-28_13-20-02	38	2	3006.25	719.75	2981.5	700.5
bumblebox-01_2023-10-28_13-20-02	01	2023-10-28_13-20-02	38	1	2428.75	317.25	2399.5	330.0
bumblebox-01_2023-10-28_13-20-02	01	2023-10-28_13-20-02	39	15	1929.0	2314.75	1940.5	2343.0
bumblebox-01_2023-10-28_13-20-02	01	2023-10-28_13-20-02	39	12	2279.5	2036.0	2305.5	2045.0
bumblebox-01_2023-10-28_13-20-02	01	2023-10-28_13-20-02	39	6	2026.25	1780.75	2021.5	1811.0
bumblebox-01_2023-10-28_13-20-02	01	2023-10-28_13-20-02	39	8	1593.75	1562.75	1615.0	1544.0
bumblebox-01_2023-10-28_13-20-02	01	2023-10-28_13-20-02	39	10	2476.5	1559.25	2460.5	1552.5
bumblebox-01_2023-10-28_13-20-02	01	2023-10-28_13-20-02	39	0	2162.5	1498.25	2137.5	1520.0
bumblebox-01_2023-10-28_13-20-02	01	2023-10-28_13-20-02	39	7	1790.0	1300.25	1757.5	1297.0
bumblebox-01_2023-10-28_13-20-02	01	2023-10-28_13-20-02	39	11	2824.75	1190.5	2839.0	1170.0
bumblebox-01_2023-10-28_13-20-02	01	2023-10-28_13-20-02	39	1	2425.25	317.5	2395.5	330.0
bumblebox-01_2023-10-28_13-20-02	01	2023-10-28_13-20-02	39	5	1158.75	1324.75	1151.0	1341.0
bumblebox-01_2023-10-28_13-20-02	01	2023-10-28_13-20-02	39	2	3006.5	720.25	2982.5	700.5
bumblebox-01_2023-10-28_13-20-02	01	2023-10-28_13-20-02	40	15	1926.0	2323.25	1933.5	2352.5
bumblebox-01_2023-10-28_13-20-02	01	2023-10-28_13-20-02	40	12	2282.75	2037.5	2308.5	2044.5
bumblebox-01_2023-10-28_13-20-02	01	2023-10-28_13-20-02	40	6	1976.5	1816.5	1984.5	1842.0
bumblebox-01_2023-10-28_13-20-02	01	2023-10-28_13-20-02	40	10	2478.25	1562.0	2460.5	1549.0
bumblebox-01_2023-10-28_13-20-02	01	2023-10-28_13-20-02	40	8	1589.25	1559.5	1610.5	1541.0
bumblebox-01_2023-10-28_13-20-02	01	2023-10-28_13-20-02	40	7	1768.75	1290.5	1736.5	1293.0
bumblebox-01_2023-10-28_13-20-02	01	2023-10-28_13-20-02	40	0	2170.5	1491.5	2146.0	1514.0
bumblebox-01_2023-10-28_13-20-02	01	2023-10-28_13-20-02	40	5	1143.5	1324.25	1136.5	1340.0
bumblebox-01_2023-10-28_13-20-02	01	2023-10-28_13-20-02	40	11	2824.5	1190.0	2839.0	1169.0
bumblebox-01_2023-10-28_13-20-02	01	2023-10-28_13-20-02	40	2	3005.0	721.75	2984.5	698.5
bumblebox-01_2023-10-28_13-20-02	01	2023-10-28_13-20-02	40	1	2426.5	318.5	2397.0	331.0
bumblebox-01_2023-10-28_13-20-02	01	2023-10-28_13-20-02	41	15	1922.0	2325.75	1928.5	2355.5
bumblebox-01_2023-10-28_13-20-02	01	2023-10-28_13-20-02	41	12	2281.0	2022.75	2307.0	2031.0
bumblebox-01_2023-10-28_13-20-02	01	2023-10-28_13-20-02	41	10	2461.5	1570.25	2442.0	1555.5
bumblebox-01_2023-10-28_13-20-02	01	2023-10-28_13-20-02	41	8	1593.5	1556.25	1616.0	1537.0
bumblebox-01_2023-10-28_13-20-02	01	2023-10-28_13-20-02	41	0	2159.5	1494.75	2136.0	1519.0
bumblebox-01_2023-10-28_13-20-02	01	2023-10-28_13-20-02	41	5	1143.25	1325.25	1135.0	1340.0
bumblebox-01_2023-10-28_13-20-02	01	2023-10-28_13-20-02	41	7	1783.75	1303.75	1751.5	1307.5
bumblebox-01_2023-10-28_13-20-02	01	2023-10-28_13-20-02	41	11	2824.75	1190.25	2839.0	1169.5
bumblebox-01_2023-10-28_13-20-02	01	2023-10-28_13-20-02	41	2	3009.25	722.5	2994.5	696.0
bumblebox-01_2023-10-28_13-20-02	01	2023-10-28_13-20-02	42	15	1917.5	2324.25	1922.5	2354.5
bumblebox-01_2023-10-28_13-20-02	01	2023-10-28_13-20-02	42	12	2291.25	2028.25	2313.0	2043.5
bumblebox-01_2023-10-28_13-20-02	01	2023-10-28_13-20-02	42	6	1963.75	1861.0	1973.5	1892.0
bumblebox-01_2023-10-28_13-20-02	01	2023-10-28_13-20-02	42	10	2440.75	1583.75	2417.5	1578.0
bumblebox-01_2023-10-28_13-20-02	01	2023-10-28_13-20-02	42	8	1593.25	1555.75	1616.0	1536.5
bumblebox-01_2023-10-28_13-20-02	01	2023-10-28_13-20-02	42	0	2165.25	1503.0	2142.5	1527.5
bumblebox-01_2023-10-28_13-20-02	01	2023-10-28_13-20-02	42	5	1140.25	1321.5	1132.0	1336.5
bumblebox-01_2023-10-28_13-20-02	01	2023-10-28_13-20-02	42	7	1783.0	1308.75	1750.0	1310.0
bumblebox-01_2023-10-28_13-20-02	01	2023-10-28_13-20-02	42	1	2427.0	318.25	2397.5	330.0
bumblebox-01_2023-10-28_13-20-02	01	2023-10-28_13-20-02	42	11	2824.5	1190.5	2839.0	1169.5
bumblebox-01_2023-10-28_13-20-02	01	2023-10-28_13-20-02	42	2	3028.0	723.25	3013.5	697.0
bumblebox-01_2023-10-28_13-20-02	01	2023-10-28_13-20-02	43	15	1916.25	2325.25	1919.5	2356.0
bumblebox-01_2023-10-28_13-20-02	01	2023-10-28_13-20-02	43	12	2312.5	2009.25	2333.0	2022.5
bumblebox-01_2023-10-28_13-20-02	01	2023-10-28_13-20-02	43	6	1968.25	1910.5	1977.5	1940.0
bumblebox-01_2023-10-28_13-20-02	01	2023-10-28_13-20-02	43	10	2492.5	1582.0	2481.5	1563.0
bumblebox-01_2023-10-28_13-20-02	01	2023-10-28_13-20-02	43	8	1593.75	1556.5	1616.5	1536.5
bumblebox-01_2023-10-28_13-20-02	01	2023-10-28_13-20-02	43	0	2171.5	1506.25	2147.0	1529.5
bumblebox-01_2023-10-28_13-20-02	01	2023-10-28_13-20-02	43	5	1159.0	1324.25	1148.5	1340.5
bumblebox-01_2023-10-28_13-20-02	01	2023-10-28_13-20-02	43	7	1785.75	1313.25	1753.5	1314.0
bumblebox-01_2023-10-28_13-20-02	01	2023-10-28_13-20-02	43	1	2424.5	318.25	2396.5	331.5
bumblebox-01_2023-10-28_13-20-02	01	2023-10-28_13-20-02	43	11	2824.5	1190.25	2839.0	1169.5
bumblebox-01_2023-10-28_13-20-02	01	2023-10-28_13-20-02	43	2	3020.0	729.5	3008.0	702.0
bumblebox-01_2023-10-28_13-20-02	01	2023-10-28_13-20-02	44	15	1916.0	2323.5	1918.0	2354.0
bumblebox-01_2023-10-28_13-20-02	01	2023-10-28_13-20-02	44	12	2316.25	2000.75	2337.0	2013.0
bumblebox-01_2023-10-28_13-20-02	01	2023-10-28_13-20-02	44	6	1977.25	1959.5	1993.5	1988.0
bumblebox-01_2023-10-28_13-20-02	01	2023-10-28_13-20-02	44	10	2413.5	1629.25	2390.5	1639.0
bumblebox-01_2023-10-28_13-20-02	01	2023-10-28_13-20-02	44	8	1593.25	1557.25	1615.5	1537.5
bumblebox-01_2023-10-28_13-20-02	01	2023-10-28_13-20-02	44	7	1780.75	1320.25	1748.5	1320.5
bumblebox-01_2023-10-28_13-20-02	01	2023-10-28_13-20-02	44	5	1166.5	1311.0	1154.5	1329.0
bumblebox-01_2023-10-28_13-20-02	01	2023-10-28_13-20-02	44	11	2823.75	1194.5	2839.5	1174.0
bumblebox-01_2023-10-28_13-20-02	01	2023-10-28_13-20-02	44	1	2428.5	320.75	2401.5	335.0
bumblebox-01_2023-10-28_13-20-02	01	2023-10-28_13-20-02	44	2	3018.5	739.25	3008.0	711.5
bumblebox-01_2023-10-28_13-20-02	01	2023-10-28_13-20-02	45	15	1912.75	2315.5	1913.0	2345.5
bumblebox-01_2023-10-28_13-20-02	01	2023-10-28_13-20-02	45	12	2313.0	2003.5	2334.0	2014.0
bumblebox-01_2023-10-28_13-20-02	01	2023-10-28_13-20-02	45	6	2001.0	1959.25	2019.0	1986.5
bumblebox-01_2023-10-28_13-20-02	01	2023-10-28_13-20-02	45	10	2347.5	1691.5	2318.5	1695.5
bumblebox-01_2023-10-28_13-20-02	01	2023-10-28_13-20-02	45	8	1594.0	1557.25	1616.0	1537.0
bumblebox-01_2023-10-28_13-20-02	01	2023-10-28_13-20-02	45	0	2175.75	1481.25	2151.5	1504.0
bumblebox-01_2023-10-28_13-20-02	01	2023-10-28_13-20-02	45	5	1180.5	1320.75	1169.0	1336.0
bumblebox-01_2023-10-28_13-20-02	01	2023-10-28_13-20-02	45	7	1788.0	1315.75	1755.0	1314.0
bumblebox-01_2023-10-28_13-20-02	01	2023-10-28_13-20-02	45	11	2822.0	1202.25	2837.5	1183.0
bumblebox-01_2023-10-28_13-20-02	01	2023-10-28_13-20-02	45	2	3022.0	726.5	3011.5	699.5
bumblebox-01_2023-10-28_13-20-02	01	2023-10-28_13-20-02	46	15	1913.25	2326.75	1910.5	2357.5
bumblebox-01_2023-10-28_13-20-02	01	2023-10-28_13-20-02	46	12	2311.0	2003.5	2331.0	2016.5
bumblebox-01_2023-10-28_13-20-02	01	2023-10-28_13-20-02	46	6	2004.5	1958.25	2020.0	1987.5
bumblebox-01_2023-10-28_13-20-02	01	2023-10-28_13-20-02	46	10	2316.0	1678.0	2287.0	1682.0
bumblebox-01_2023-10-28_13-20-02	01	2023-10-28_13-20-02	46	8	1594.5	1562.0	1615.5	1540.5
bumblebox-01_2023-10-28_13-20-02	01	2023-10-28_13-20-02	46	0	2168.0	1485.75	2145.0	1509.5
bumblebox-01_2023-10-28_13-20-02	01	2023-10-28_13-20-02	46	7	1787.0	1298.75	1754.5	1294.5
bumblebox-01_2023-10-28_13-20-02	01	2023-10-28_13-20-02	46	11	2814.75	1206.75	2831.0	1185.0
bumblebox-01_2023-10-28_13-20-02	01	2023-10-28_13-20-02	46	1	2420.25	313.5	2393.0	328.0
bumblebox-01_2023-10-28_13-20-02	01	2023-10-28_13-20-02	46	2	3020.75	715.5	3010.0	688.0
bumblebox-01_2023-10-28_13-20-02	01	2023-10-28_13-20-02	47	15	1912.0	2327.0	1907.5	2357.0
bumblebox-01_2023-10-28_13-20-02	01	2023-10-28_13-20-02	47	6	2018.0	2010.75	2046.5	2027.5
bumblebox-01_2023-10-28_13-20-02	01	2023-10-28_13-20-02	47	12	2302.0	2004.75	2325.0	2016.5
bumblebox-01_2023-10-28_13-20-02	01	2023-10-28_13-20-02	47	10	2198.75	1699.25	2167.5	1706.5
bumblebox-01_2023-10-28_13-20-02	01	2023-10-28_13-20-02	47	8	1593.5	1568.75	1613.0	1546.5
bumblebox-01_2023-10-28_13-20-02	01	2023-10-28_13-20-02	47	0	2177.0	1504.5	2152.5	1526.5
bumblebox-01_2023-10-28_13-20-02	01	2023-10-28_13-20-02	47	7	1787.0	1303.75	1754.0	1304.5
bumblebox-01_2023-10-28_13-20-02	01	2023-10-28_13-20-02	47	11	2831.75	1207.75	2853.5	1191.0
bumblebox-01_2023-10-28_13-20-02	01	2023-10-28_13-20-02	47	9	1882.75	1007.0	1909.5	1008.0
bumblebox-01_2023-10-28_13-20-02	01	2023-10-28_13-20-02	47	1	2425.0	312.5	2397.5	326.5
bumblebox-01_2023-10-28_13-20-02	01	2023-10-28_13-20-02	47	5	1164.75	1294.25	1160.0	1317.0
bumblebox-01_2023-10-28_13-20-02	01	2023-10-28_13-20-02	47	2	3018.25	700.75	3005.0	674.0
bumblebox-01_2023-10-28_13-20-02	01	2023-10-28_13-20-02	48	15	1910.5	2328.25	1906.5	2358.5
bumblebox-01_2023-10-28_13-20-02	01	2023-10-28_13-20-02	48	12	2305.5	2009.0	2326.5	2019.5
bumblebox-01_2023-10-28_13-20-02	01	2023-10-28_13-20-02	48	6	2002.75	2001.25	2029.5	2015.5
bumblebox-01_2023-10-28_13-20-02	01	2023-10-28_13-20-02	48	10	2099.5	1694.75	2070.5	1689.5
bumblebox-01_2023-10-28_13-20-02	01	2023-10-28_13-20-02	48	8	1593.0	1568.5	1611.5	1546.0
bumblebox-01_2023-10-28_13-20-02	01	2023-10-28_13-20-02	48	0	2190.75	1499.25	2165.5	1520.0
bumblebox-01_2023-10-28_13-20-02	01	2023-10-28_13-20-02	48	7	1782.25	1298.5	1749.5	1297.5
bumblebox-01_2023-10-28_13-20-02	01	2023-10-28_13-20-02	48	11	2827.25	1212.0	2849.5	1196.0
bumblebox-01_2023-10-28_13-20-02	01	2023-10-28_13-20-02	48	1	2424.5	316.25	2395.5	329.5
bumblebox-01_2023-10-28_13-20-02	01	2023-10-28_13-20-02	48	5	1186.5	1316.75	1178.5	1335.5
bumblebox-01_2023-10-28_13-20-02	01	2023-10-28_13-20-02	48	2	3022.5	703.5	3009.5	675.5
bumblebox-01_2023-10-28_13-20-02	01	2023-10-28_13-20-02	49	15	1909.5	2324.0	1906.0	2354.5
bumblebox-01_2023-10-28_13-20-02	01	2023-10-28_13-20-02	49	6	2017.0	1998.5	2044.5	2000.0
bumblebox-01_2023-10-28_13-20-02	01	2023-10-28_13-20-02	49	12	2303.75	2003.75	2328.0	2015.5
bumblebox-01_2023-10-28_13-20-02	01	2023-10-28_13-20-02	49	10	2036.25	1654.5	2012.0	1648.0
bumblebox-01_2023-10-28_13-20-02	01	2023-10-28_13-20-02	49	8	1596.25	1569.0	1615.0	1545.5
bumblebox-01_2023-10-28_13-20-02	01	2023-10-28_13-20-02	49	0	2161.5	1492.75	2135.0	1512.0
bumblebox-01_2023-10-28_13-20-02	01	2023-10-28_13-20-02	49	5	1181.0	1321.0	1173.5	1339.0
bumblebox-01_2023-10-28_13-20-02	01	2023-10-28_13-20-02	49	7	1776.25	1304.5	1743.5	1302.5
bumblebox-01_2023-10-28_13-20-02	01	2023-10-28_13-20-02	49	11	2830.0	1209.5	2852.5	1194.0
bumblebox-01_2023-10-28_13-20-02	01	2023-10-28_13-20-02	49	2	3022.0	707.25	3011.0	678.0
bumblebox-01_2023-10-28_13-20-02	01	2023-10-28_13-20-02	50	15	1908.75	2328.25	1905.5	2358.5
bumblebox-01_2023-10-28_13-20-02	01	2023-10-28_13-20-02	50	6	2039.25	2007.25	2069.5	2007.0
bumblebox-01_2023-10-28_13-20-02	01	2023-10-28_13-20-02	50	12	2320.25	2006.75	2340.5	2019.5
bumblebox-01_2023-10-28_13-20-02	01	2023-10-28_13-20-02	50	10	1965.75	1739.25	1956.0	1751.0
bumblebox-01_2023-10-28_13-20-02	01	2023-10-28_13-20-02	50	0	2166.75	1496.75	2141.5	1518.0
bumblebox-01_2023-10-28_13-20-02	01	2023-10-28_13-20-02	50	7	1766.5	1300.0	1734.5	1298.0
bumblebox-01_2023-10-28_13-20-02	01	2023-10-28_13-20-02	50	11	2830.5	1208.5	2853.0	1193.0
bumblebox-01_2023-10-28_13-20-02	01	2023-10-28_13-20-02	50	9	2139.0	1012.0	2165.0	1023.5
bumblebox-01_2023-10-28_13-20-02	01	2023-10-28_13-20-02	50	1	2422.75	319.25	2393.5	333.0
bumblebox-01_2023-10-28_13-20-02	01	2023-10-28_13-20-02	50	5	1174.0	1326.25	1166.5	1343.0
bumblebox-01_2023-10-28_13-20-02	01	2023-10-28_13-20-02	50	2	3022.75	699.25	3013.5	670.0
bumblebox-01_2023-10-28_13-20-02	01	2023-10-28_13-20-02	51	15	1910.25	2328.0	1907.5	2358.5
bumblebox-01_2023-10-28_13-20-02	01	2023-10-28_13-20-02	51	6	2044.0	2008.75	2075.0	2009.5
bumblebox-01_2023-10-28_13-20-02	01	2023-10-28_13-20-02	51	12	2317.75	2008.25	2336.5	2022.0
bumblebox-01_2023-10-28_13-20-02	01	2023-10-28_13-20-02	51	0	2174.25	1498.25	2150.5	1520.0
bumblebox-01_2023-10-28_13-20-02	01	2023-10-28_13-20-02	51	7	1772.0	1309.75	1739.5	1307.5
bumblebox-01_2023-10-28_13-20-02	01	2023-10-28_13-20-02	51	9	2281.0	1106.25	2307.0	1117.5
bumblebox-01_2023-10-28_13-20-02	01	2023-10-28_13-20-02	51	10	1961.25	1817.0	1962.0	1831.0
bumblebox-01_2023-10-28_13-20-02	01	2023-10-28_13-20-02	51	8	1602.5	1583.25	1621.0	1559.5
bumblebox-01_2023-10-28_13-20-02	01	2023-10-28_13-20-02	51	5	1173.5	1329.0	1167.0	1345.0
bumblebox-01_2023-10-28_13-20-02	01	2023-10-28_13-20-02	51	11	2831.0	1208.0	2853.5	1192.0
bumblebox-01_2023-10-28_13-20-02	01	2023-10-28_13-20-02	51	2	3025.75	691.0	3018.5	662.5
