## Supplementary material for "The BumbleBox: An open-source platform for quantifying behavior in bumblebee colonies": Sample BumbleBox Data Output: bumblebox-01_2023-10-28_13-25-03_raw.csv

filename	colony number	datetime	frame	ID	centroidX	centroidY	frontX	frontY
bumblebox-01_2023-10-28_13-25-03	01	2023-10-28_13-25-03	0	12	2223.25	2067.75	2191.5	2074.0
bumblebox-01_2023-10-28_13-25-03	01	2023-10-28_13-25-03	0	6	1993.25	1952.75	2012.5	1979.0
bumblebox-01_2023-10-28_13-25-03	01	2023-10-28_13-25-03	0	0	2173.75	1628.5	2200.0	1622.5
bumblebox-01_2023-10-28_13-25-03	01	2023-10-28_13-25-03	0	15	1788.75	1429.0	1821.0	1433.0
bumblebox-01_2023-10-28_13-25-03	01	2023-10-28_13-25-03	0	11	2556.75	1097.5	2577.5	1082.0
bumblebox-01_2023-10-28_13-25-03	01	2023-10-28_13-25-03	0	4	2468.0	1540.0	2460.0	1555.5
bumblebox-01_2023-10-28_13-25-03	01	2023-10-28_13-25-03	0	8	2316.25	1318.0	2318.0	1306.5
bumblebox-01_2023-10-28_13-25-03	01	2023-10-28_13-25-03	0	2	3116.75	780.5	3110.0	750.5
bumblebox-01_2023-10-28_13-25-03	01	2023-10-28_13-25-03	1	12	2174.25	2040.25	2145.0	2044.0
bumblebox-01_2023-10-28_13-25-03	01	2023-10-28_13-25-03	1	6	1981.5	1998.0	1997.0	2025.0
bumblebox-01_2023-10-28_13-25-03	01	2023-10-28_13-25-03	1	0	2177.0	1636.5	2204.0	1629.0
bumblebox-01_2023-10-28_13-25-03	01	2023-10-28_13-25-03	1	15	1795.75	1434.25	1828.0	1437.5
bumblebox-01_2023-10-28_13-25-03	01	2023-10-28_13-25-03	1	11	2556.0	1098.0	2577.0	1083.0
bumblebox-01_2023-10-28_13-25-03	01	2023-10-28_13-25-03	1	4	2434.5	1610.75	2410.0	1621.0
bumblebox-01_2023-10-28_13-25-03	01	2023-10-28_13-25-03	1	8	2268.5	1274.75	2259.5	1258.0
bumblebox-01_2023-10-28_13-25-03	01	2023-10-28_13-25-03	1	2	3115.5	781.0	3109.5	750.5
bumblebox-01_2023-10-28_13-25-03	01	2023-10-28_13-25-03	2	12	2223.25	2044.75	2194.5	2058.5
bumblebox-01_2023-10-28_13-25-03	01	2023-10-28_13-25-03	2	6	1995.25	2040.25	2016.0	2064.0
bumblebox-01_2023-10-28_13-25-03	01	2023-10-28_13-25-03	2	0	2185.5	1628.25	2210.5	1622.0
bumblebox-01_2023-10-28_13-25-03	01	2023-10-28_13-25-03	2	4	2435.0	1629.75	2414.0	1648.5
bumblebox-01_2023-10-28_13-25-03	01	2023-10-28_13-25-03	2	15	1805.75	1430.5	1838.5	1433.0
bumblebox-01_2023-10-28_13-25-03	01	2023-10-28_13-25-03	2	8	2199.0	1263.25	2179.5	1247.0
bumblebox-01_2023-10-28_13-25-03	01	2023-10-28_13-25-03	2	11	2556.25	1097.5	2577.5	1082.0
bumblebox-01_2023-10-28_13-25-03	01	2023-10-28_13-25-03	2	10	1989.25	1518.0	1991.5	1526.5
bumblebox-01_2023-10-28_13-25-03	01	2023-10-28_13-25-03	2	2	3116.5	780.75	3109.5	750.5
bumblebox-01_2023-10-28_13-25-03	01	2023-10-28_13-25-03	3	12	2231.5	2032.5	2200.5	2040.0
bumblebox-01_2023-10-28_13-25-03	01	2023-10-28_13-25-03	3	6	2027.75	1997.75	2058.0	2006.0
bumblebox-01_2023-10-28_13-25-03	01	2023-10-28_13-25-03	3	0	2148.0	1655.5	2179.5	1648.0
bumblebox-01_2023-10-28_13-25-03	01	2023-10-28_13-25-03	3	15	1796.75	1425.5	1829.0	1428.5
bumblebox-01_2023-10-28_13-25-03	01	2023-10-28_13-25-03	3	8	2220.25	1281.25	2201.0	1259.5
bumblebox-01_2023-10-28_13-25-03	01	2023-10-28_13-25-03	3	11	2556.5	1097.5	2577.5	1082.0
bumblebox-01_2023-10-28_13-25-03	01	2023-10-28_13-25-03	3	4	2415.25	1668.0	2391.0	1685.5
bumblebox-01_2023-10-28_13-25-03	01	2023-10-28_13-25-03	3	2	3116.75	780.75	3110.5	749.5
bumblebox-01_2023-10-28_13-25-03	01	2023-10-28_13-25-03	4	12	2248.0	2027.0	2217.0	2033.5
bumblebox-01_2023-10-28_13-25-03	01	2023-10-28_13-25-03	4	6	2044.5	1998.0	2076.0	2003.0
bumblebox-01_2023-10-28_13-25-03	01	2023-10-28_13-25-03	4	0	2232.0	1684.75	2254.5	1684.5
bumblebox-01_2023-10-28_13-25-03	01	2023-10-28_13-25-03	4	4	2400.5	1679.0	2376.5	1697.5
bumblebox-01_2023-10-28_13-25-03	01	2023-10-28_13-25-03	4	10	2012.75	1512.75	2032.0	1514.5
bumblebox-01_2023-10-28_13-25-03	01	2023-10-28_13-25-03	4	15	1792.75	1425.75	1825.0	1429.5
bumblebox-01_2023-10-28_13-25-03	01	2023-10-28_13-25-03	4	8	2180.25	1333.25	2152.0	1321.0
bumblebox-01_2023-10-28_13-25-03	01	2023-10-28_13-25-03	4	11	2556.5	1097.25	2577.5	1081.5
bumblebox-01_2023-10-28_13-25-03	01	2023-10-28_13-25-03	4	2	3116.75	781.25	3110.0	751.0
bumblebox-01_2023-10-28_13-25-03	01	2023-10-28_13-25-03	5	12	2279.75	2026.25	2252.5	2043.5
bumblebox-01_2023-10-28_13-25-03	01	2023-10-28_13-25-03	5	6	2057.25	1990.0	2089.5	1995.0
bumblebox-01_2023-10-28_13-25-03	01	2023-10-28_13-25-03	5	0	2216.75	1695.0	2242.5	1692.0
bumblebox-01_2023-10-28_13-25-03	01	2023-10-28_13-25-03	5	10	2003.25	1530.0	2020.0	1532.0
bumblebox-01_2023-10-28_13-25-03	01	2023-10-28_13-25-03	5	15	1788.0	1429.25	1820.0	1434.5
bumblebox-01_2023-10-28_13-25-03	01	2023-10-28_13-25-03	5	8	2196.0	1358.75	2167.5	1343.0
bumblebox-01_2023-10-28_13-25-03	01	2023-10-28_13-25-03	5	11	2556.5	1097.5	2577.5	1081.5
bumblebox-01_2023-10-28_13-25-03	01	2023-10-28_13-25-03	5	4	2376.75	1665.0	2355.5	1689.0
bumblebox-01_2023-10-28_13-25-03	01	2023-10-28_13-25-03	5	2	3116.75	781.5	3110.5	750.5
bumblebox-01_2023-10-28_13-25-03	01	2023-10-28_13-25-03	6	12	2270.75	2021.25	2241.0	2032.5
bumblebox-01_2023-10-28_13-25-03	01	2023-10-28_13-25-03	6	6	2058.0	2003.5	2090.0	2009.0
bumblebox-01_2023-10-28_13-25-03	01	2023-10-28_13-25-03	6	0	2204.5	1660.25	2223.0	1648.5
bumblebox-01_2023-10-28_13-25-03	01	2023-10-28_13-25-03	6	10	1970.25	1538.0	1966.0	1554.5
bumblebox-01_2023-10-28_13-25-03	01	2023-10-28_13-25-03	6	15	1798.5	1433.75	1830.5	1439.0
bumblebox-01_2023-10-28_13-25-03	01	2023-10-28_13-25-03	6	8	2195.0	1343.25	2174.5	1319.0
bumblebox-01_2023-10-28_13-25-03	01	2023-10-28_13-25-03	6	11	2556.75	1097.75	2578.0	1082.5
bumblebox-01_2023-10-28_13-25-03	01	2023-10-28_13-25-03	6	4	2371.75	1661.0	2351.0	1685.5
bumblebox-01_2023-10-28_13-25-03	01	2023-10-28_13-25-03	6	2	3117.0	781.0	3111.0	750.5
bumblebox-01_2023-10-28_13-25-03	01	2023-10-28_13-25-03	7	12	2260.75	2027.5	2231.5	2039.0
bumblebox-01_2023-10-28_13-25-03	01	2023-10-28_13-25-03	7	6	2038.0	1999.25	2069.5	2004.5
bumblebox-01_2023-10-28_13-25-03	01	2023-10-28_13-25-03	7	4	2361.25	1653.75	2338.5	1677.0
bumblebox-01_2023-10-28_13-25-03	01	2023-10-28_13-25-03	7	0	2161.25	1634.0	2177.0	1621.5
bumblebox-01_2023-10-28_13-25-03	01	2023-10-28_13-25-03	7	15	1801.5	1438.75	1833.5	1443.5
bumblebox-01_2023-10-28_13-25-03	01	2023-10-28_13-25-03	7	8	2075.75	1257.75	2050.5	1236.0
bumblebox-01_2023-10-28_13-25-03	01	2023-10-28_13-25-03	7	11	2556.5	1097.5	2577.5	1081.5
bumblebox-01_2023-10-28_13-25-03	01	2023-10-28_13-25-03	7	10	1925.25	1588.0	1918.5	1613.5
bumblebox-01_2023-10-28_13-25-03	01	2023-10-28_13-25-03	7	2	3117.0	781.75	3110.0	751.5
bumblebox-01_2023-10-28_13-25-03	01	2023-10-28_13-25-03	8	12	2259.25	2031.75	2230.0	2043.0
bumblebox-01_2023-10-28_13-25-03	01	2023-10-28_13-25-03	8	6	2044.75	2016.75	2076.5	2023.0
bumblebox-01_2023-10-28_13-25-03	01	2023-10-28_13-25-03	8	10	1928.5	1684.5	1942.0	1707.0
bumblebox-01_2023-10-28_13-25-03	01	2023-10-28_13-25-03	8	4	2469.75	1680.25	2447.5	1693.0
bumblebox-01_2023-10-28_13-25-03	01	2023-10-28_13-25-03	8	0	2155.75	1635.75	2172.0	1619.0
bumblebox-01_2023-10-28_13-25-03	01	2023-10-28_13-25-03	8	15	1789.75	1427.5	1822.0	1426.0
bumblebox-01_2023-10-28_13-25-03	01	2023-10-28_13-25-03	8	8	2063.75	1181.5	2052.0	1156.0
bumblebox-01_2023-10-28_13-25-03	01	2023-10-28_13-25-03	8	11	2556.5	1097.25	2577.5	1081.5
bumblebox-01_2023-10-28_13-25-03	01	2023-10-28_13-25-03	8	2	3117.0	781.0	3110.5	751.0
bumblebox-01_2023-10-28_13-25-03	01	2023-10-28_13-25-03	9	12	2266.0	2030.25	2236.0	2041.0
bumblebox-01_2023-10-28_13-25-03	01	2023-10-28_13-25-03	9	6	2047.0	2015.25	2079.5	2021.5
bumblebox-01_2023-10-28_13-25-03	01	2023-10-28_13-25-03	9	0	2158.5	1562.5	2171.0	1545.0
bumblebox-01_2023-10-28_13-25-03	01	2023-10-28_13-25-03	9	15	1794.0	1435.25	1826.0	1432.5
bumblebox-01_2023-10-28_13-25-03	01	2023-10-28_13-25-03	9	8	2049.5	1201.25	2035.0	1173.0
bumblebox-01_2023-10-28_13-25-03	01	2023-10-28_13-25-03	9	11	2556.0	1098.0	2577.0	1083.0
bumblebox-01_2023-10-28_13-25-03	01	2023-10-28_13-25-03	9	10	1908.0	1689.25	1914.0	1713.0
bumblebox-01_2023-10-28_13-25-03	01	2023-10-28_13-25-03	9	4	2379.25	1660.5	2352.5	1678.0
bumblebox-01_2023-10-28_13-25-03	01	2023-10-28_13-25-03	9	2	3116.5	781.25	3109.5	751.0
bumblebox-01_2023-10-28_13-25-03	01	2023-10-28_13-25-03	10	12	2293.25	2023.0	2268.0	2043.0
bumblebox-01_2023-10-28_13-25-03	01	2023-10-28_13-25-03	10	6	2048.0	2009.25	2080.0	2016.0
bumblebox-01_2023-10-28_13-25-03	01	2023-10-28_13-25-03	10	10	1918.75	1729.0	1930.5	1752.5
bumblebox-01_2023-10-28_13-25-03	01	2023-10-28_13-25-03	10	15	1792.25	1435.5	1824.5	1430.0
bumblebox-01_2023-10-28_13-25-03	01	2023-10-28_13-25-03	10	8	2022.25	1240.75	2001.5	1215.5
bumblebox-01_2023-10-28_13-25-03	01	2023-10-28_13-25-03	10	11	2555.75	1097.75	2577.0	1082.0
bumblebox-01_2023-10-28_13-25-03	01	2023-10-28_13-25-03	10	4	2379.0	1663.75	2355.5	1685.5
bumblebox-01_2023-10-28_13-25-03	01	2023-10-28_13-25-03	10	2	3117.0	781.5	3110.0	750.5
bumblebox-01_2023-10-28_13-25-03	01	2023-10-28_13-25-03	11	12	2259.0	2100.75	2240.0	2118.0
bumblebox-01_2023-10-28_13-25-03	01	2023-10-28_13-25-03	11	6	2055.0	2018.25	2087.5	2023.0
bumblebox-01_2023-10-28_13-25-03	01	2023-10-28_13-25-03	11	10	1949.75	1759.75	1966.5	1776.0
bumblebox-01_2023-10-28_13-25-03	01	2023-10-28_13-25-03	11	4	2374.5	1657.5	2350.0	1678.5
bumblebox-01_2023-10-28_13-25-03	01	2023-10-28_13-25-03	11	15	1787.5	1429.5	1818.5	1422.5
bumblebox-01_2023-10-28_13-25-03	01	2023-10-28_13-25-03	11	8	1969.0	1140.25	1959.0	1120.5
bumblebox-01_2023-10-28_13-25-03	01	2023-10-28_13-25-03	11	11	2555.75	1098.0	2577.0	1082.5
bumblebox-01_2023-10-28_13-25-03	01	2023-10-28_13-25-03	11	2	3116.75	781.75	3110.0	751.5
bumblebox-01_2023-10-28_13-25-03	01	2023-10-28_13-25-03	12	12	2255.5	2092.25	2223.5	2100.0
bumblebox-01_2023-10-28_13-25-03	01	2023-10-28_13-25-03	12	6	1970.0	1986.25	1991.0	1994.0
bumblebox-01_2023-10-28_13-25-03	01	2023-10-28_13-25-03	12	10	1993.25	1773.75	2010.0	1792.0
bumblebox-01_2023-10-28_13-25-03	01	2023-10-28_13-25-03	12	15	1793.25	1430.0	1824.0	1422.0
bumblebox-01_2023-10-28_13-25-03	01	2023-10-28_13-25-03	12	8	2004.5	1161.75	2003.5	1135.0
bumblebox-01_2023-10-28_13-25-03	01	2023-10-28_13-25-03	12	11	2555.0	1099.75	2575.0	1084.0
bumblebox-01_2023-10-28_13-25-03	01	2023-10-28_13-25-03	12	4	2371.0	1660.0	2347.0	1681.5
bumblebox-01_2023-10-28_13-25-03	01	2023-10-28_13-25-03	12	2	3117.25	781.25	3110.5	751.0
bumblebox-01_2023-10-28_13-25-03	01	2023-10-28_13-25-03	13	12	2270.0	2058.75	2238.5	2065.0
bumblebox-01_2023-10-28_13-25-03	01	2023-10-28_13-25-03	13	6	1994.75	1950.75	2020.0	1948.0
bumblebox-01_2023-10-28_13-25-03	01	2023-10-28_13-25-03	13	10	2052.5	1791.25	2078.5	1803.0
bumblebox-01_2023-10-28_13-25-03	01	2023-10-28_13-25-03	13	15	1799.0	1433.0	1830.0	1425.5
bumblebox-01_2023-10-28_13-25-03	01	2023-10-28_13-25-03	13	8	1996.25	1132.5	1989.5	1108.5
bumblebox-01_2023-10-28_13-25-03	01	2023-10-28_13-25-03	13	4	2385.25	1653.25	2362.0	1676.0
bumblebox-01_2023-10-28_13-25-03	01	2023-10-28_13-25-03	13	11	2554.25	1099.0	2575.0	1083.5
bumblebox-01_2023-10-28_13-25-03	01	2023-10-28_13-25-03	13	2	3116.75	781.0	3110.0	750.0
bumblebox-01_2023-10-28_13-25-03	01	2023-10-28_13-25-03	14	12	2224.5	2051.25	2192.0	2052.5
bumblebox-01_2023-10-28_13-25-03	01	2023-10-28_13-25-03	14	6	1976.0	1964.25	1996.0	1987.0
bumblebox-01_2023-10-28_13-25-03	01	2023-10-28_13-25-03	14	10	2149.25	1828.5	2170.5	1853.0
bumblebox-01_2023-10-28_13-25-03	01	2023-10-28_13-25-03	14	15	1807.5	1434.75	1838.5	1428.0
bumblebox-01_2023-10-28_13-25-03	01	2023-10-28_13-25-03	14	11	2549.75	1102.0	2573.0	1089.0
bumblebox-01_2023-10-28_13-25-03	01	2023-10-28_13-25-03	14	4	2380.5	1662.0	2354.5	1680.0
bumblebox-01_2023-10-28_13-25-03	01	2023-10-28_13-25-03	14	2	3117.0	781.5	3110.5	750.5
bumblebox-01_2023-10-28_13-25-03	01	2023-10-28_13-25-03	15	12	2241.0	2045.0	2209.5	2051.0
bumblebox-01_2023-10-28_13-25-03	01	2023-10-28_13-25-03	15	6	2007.0	1980.5	2029.0	2005.5
bumblebox-01_2023-10-28_13-25-03	01	2023-10-28_13-25-03	15	10	2133.5	1833.5	2148.0	1862.0
bumblebox-01_2023-10-28_13-25-03	01	2023-10-28_13-25-03	15	15	1800.0	1430.75	1831.0	1423.0
bumblebox-01_2023-10-28_13-25-03	01	2023-10-28_13-25-03	15	11	2544.5	1117.25	2570.0	1108.5
bumblebox-01_2023-10-28_13-25-03	01	2023-10-28_13-25-03	15	8	2027.0	1096.75	2033.5	1082.0
bumblebox-01_2023-10-28_13-25-03	01	2023-10-28_13-25-03	15	4	2365.25	1667.0	2338.5	1681.5
bumblebox-01_2023-10-28_13-25-03	01	2023-10-28_13-25-03	15	2	3116.5	781.0	3109.5	750.0
bumblebox-01_2023-10-28_13-25-03	01	2023-10-28_13-25-03	16	12	2252.25	2036.75	2220.0	2039.5
bumblebox-01_2023-10-28_13-25-03	01	2023-10-28_13-25-03	16	6	2026.25	2005.25	2050.5	2027.5
bumblebox-01_2023-10-28_13-25-03	01	2023-10-28_13-25-03	16	10	2149.0	1829.75	2166.5	1857.0
bumblebox-01_2023-10-28_13-25-03	01	2023-10-28_13-25-03	16	15	1798.5	1431.5	1829.5	1423.0
bumblebox-01_2023-10-28_13-25-03	01	2023-10-28_13-25-03	16	11	2540.0	1124.0	2566.5	1115.5
bumblebox-01_2023-10-28_13-25-03	01	2023-10-28_13-25-03	16	4	2344.0	1711.5	2320.5	1729.5
bumblebox-01_2023-10-28_13-25-03	01	2023-10-28_13-25-03	16	2	3117.0	781.5	3110.5	751.0
bumblebox-01_2023-10-28_13-25-03	01	2023-10-28_13-25-03	17	12	2253.0	2050.75	2221.0	2058.5
bumblebox-01_2023-10-28_13-25-03	01	2023-10-28_13-25-03	17	6	2055.25	1987.0	2083.0	2005.0
bumblebox-01_2023-10-28_13-25-03	01	2023-10-28_13-25-03	17	10	2149.25	1822.5	2171.5	1846.0
bumblebox-01_2023-10-28_13-25-03	01	2023-10-28_13-25-03	17	15	1803.75	1422.5	1835.0	1414.5
bumblebox-01_2023-10-28_13-25-03	01	2023-10-28_13-25-03	17	11	2527.75	1134.5	2557.0	1130.0
bumblebox-01_2023-10-28_13-25-03	01	2023-10-28_13-25-03	17	8	1992.5	1096.25	1986.0	1077.0
bumblebox-01_2023-10-28_13-25-03	01	2023-10-28_13-25-03	17	4	2359.5	1744.5	2334.5	1759.5
bumblebox-01_2023-10-28_13-25-03	01	2023-10-28_13-25-03	17	2	3116.25	781.75	3109.0	752.0
bumblebox-01_2023-10-28_13-25-03	01	2023-10-28_13-25-03	18	12	2326.75	2053.75	2300.5	2055.0
bumblebox-01_2023-10-28_13-25-03	01	2023-10-28_13-25-03	18	6	2079.5	1970.5	2106.5	1988.5
bumblebox-01_2023-10-28_13-25-03	01	2023-10-28_13-25-03	18	10	2151.25	1823.5	2175.5	1845.0
bumblebox-01_2023-10-28_13-25-03	01	2023-10-28_13-25-03	18	15	1800.25	1419.75	1832.0	1414.0
bumblebox-01_2023-10-28_13-25-03	01	2023-10-28_13-25-03	18	8	2012.5	1171.25	2023.5	1150.0
bumblebox-01_2023-10-28_13-25-03	01	2023-10-28_13-25-03	18	11	2556.5	1139.25	2585.5	1141.5
bumblebox-01_2023-10-28_13-25-03	01	2023-10-28_13-25-03	18	4	2386.25	1743.5	2359.0	1754.5
bumblebox-01_2023-10-28_13-25-03	01	2023-10-28_13-25-03	18	2	3116.75	781.0	3110.0	750.5
bumblebox-01_2023-10-28_13-25-03	01	2023-10-28_13-25-03	19	6	2045.5	2018.25	2067.5	2043.0
bumblebox-01_2023-10-28_13-25-03	01	2023-10-28_13-25-03	19	10	2161.25	1833.0	2181.5	1857.5
bumblebox-01_2023-10-28_13-25-03	01	2023-10-28_13-25-03	19	15	1799.0	1422.75	1830.5	1417.0
bumblebox-01_2023-10-28_13-25-03	01	2023-10-28_13-25-03	19	8	2008.0	1165.5	2003.5	1141.5
bumblebox-01_2023-10-28_13-25-03	01	2023-10-28_13-25-03	19	11	2564.0	1138.0	2592.0	1139.0
bumblebox-01_2023-10-28_13-25-03	01	2023-10-28_13-25-03	19	4	2389.0	1731.0	2377.5	1757.0
bumblebox-01_2023-10-28_13-25-03	01	2023-10-28_13-25-03	19	2	3116.25	781.5	3109.0	750.5
bumblebox-01_2023-10-28_13-25-03	01	2023-10-28_13-25-03	20	12	2315.0	2077.25	2290.0	2079.0
bumblebox-01_2023-10-28_13-25-03	01	2023-10-28_13-25-03	20	10	2177.75	1840.5	2198.0	1865.5
bumblebox-01_2023-10-28_13-25-03	01	2023-10-28_13-25-03	20	4	2390.0	1719.75	2366.0	1733.0
bumblebox-01_2023-10-28_13-25-03	01	2023-10-28_13-25-03	20	15	1799.5	1422.25	1830.5	1415.0
bumblebox-01_2023-10-28_13-25-03	01	2023-10-28_13-25-03	20	8	2001.25	1179.25	1985.0	1156.5
bumblebox-01_2023-10-28_13-25-03	01	2023-10-28_13-25-03	20	11	2575.0	1148.25	2603.5	1153.5
bumblebox-01_2023-10-28_13-25-03	01	2023-10-28_13-25-03	20	2	3116.75	781.75	3110.0	751.0
bumblebox-01_2023-10-28_13-25-03	01	2023-10-28_13-25-03	20	6	2072.25	2111.5	2093.0	2125.5
bumblebox-01_2023-10-28_13-25-03	01	2023-10-28_13-25-03	21	12	2301.75	2065.5	2277.5	2060.0
bumblebox-01_2023-10-28_13-25-03	01	2023-10-28_13-25-03	21	10	2173.75	1842.25	2191.5	1869.0
bumblebox-01_2023-10-28_13-25-03	01	2023-10-28_13-25-03	21	4	2318.5	1679.5	2286.0	1683.5
bumblebox-01_2023-10-28_13-25-03	01	2023-10-28_13-25-03	21	15	1799.0	1423.0	1830.5	1415.0
bumblebox-01_2023-10-28_13-25-03	01	2023-10-28_13-25-03	21	8	1973.75	1135.75	1965.5	1117.5
bumblebox-01_2023-10-28_13-25-03	01	2023-10-28_13-25-03	21	11	2578.5	1145.75	2607.0	1151.0
bumblebox-01_2023-10-28_13-25-03	01	2023-10-28_13-25-03	21	2	3116.5	781.25	3110.0	751.0
bumblebox-01_2023-10-28_13-25-03	01	2023-10-28_13-25-03	22	12	2312.75	2059.5	2289.0	2053.0
bumblebox-01_2023-10-28_13-25-03	01	2023-10-28_13-25-03	22	10	2174.25	1850.25	2189.5	1878.5
bumblebox-01_2023-10-28_13-25-03	01	2023-10-28_13-25-03	22	4	2305.0	1641.5	2272.0	1647.5
bumblebox-01_2023-10-28_13-25-03	01	2023-10-28_13-25-03	22	15	1798.0	1419.25	1829.0	1410.5
bumblebox-01_2023-10-28_13-25-03	01	2023-10-28_13-25-03	22	11	2578.75	1145.25	2607.0	1150.0
bumblebox-01_2023-10-28_13-25-03	01	2023-10-28_13-25-03	22	8	1996.25	1131.5	1997.0	1112.0
bumblebox-01_2023-10-28_13-25-03	01	2023-10-28_13-25-03	22	2	3116.75	781.5	3109.5	750.5
bumblebox-01_2023-10-28_13-25-03	01	2023-10-28_13-25-03	23	12	2297.0	2059.25	2275.5	2056.0
bumblebox-01_2023-10-28_13-25-03	01	2023-10-28_13-25-03	23	10	2174.25	1822.25	2196.5	1847.0
bumblebox-01_2023-10-28_13-25-03	01	2023-10-28_13-25-03	23	15	1796.0	1417.75	1827.0	1409.5
bumblebox-01_2023-10-28_13-25-03	01	2023-10-28_13-25-03	23	11	2578.0	1144.5	2606.5	1149.0
bumblebox-01_2023-10-28_13-25-03	01	2023-10-28_13-25-03	23	4	2318.25	1630.0	2286.0	1632.0
bumblebox-01_2023-10-28_13-25-03	01	2023-10-28_13-25-03	23	2	3117.25	781.5	3110.0	751.0
bumblebox-01_2023-10-28_13-25-03	01	2023-10-28_13-25-03	24	12	2277.0	2045.75	2246.0	2046.5
bumblebox-01_2023-10-28_13-25-03	01	2023-10-28_13-25-03	24	10	2159.5	1817.5	2177.5	1844.5
bumblebox-01_2023-10-28_13-25-03	01	2023-10-28_13-25-03	24	15	1789.75	1421.75	1821.0	1414.5
bumblebox-01_2023-10-28_13-25-03	01	2023-10-28_13-25-03	24	11	2578.25	1144.5	2606.5	1149.0
bumblebox-01_2023-10-28_13-25-03	01	2023-10-28_13-25-03	24	4	2313.75	1671.5	2280.5	1669.0
bumblebox-01_2023-10-28_13-25-03	01	2023-10-28_13-25-03	24	2	3117.25	781.5	3110.0	751.5
bumblebox-01_2023-10-28_13-25-03	01	2023-10-28_13-25-03	25	12	2282.75	2040.0	2253.0	2041.5
bumblebox-01_2023-10-28_13-25-03	01	2023-10-28_13-25-03	25	10	2130.75	1849.0	2139.0	1879.5
bumblebox-01_2023-10-28_13-25-03	01	2023-10-28_13-25-03	25	15	1795.0	1417.25	1825.5	1408.0
bumblebox-01_2023-10-28_13-25-03	01	2023-10-28_13-25-03	25	11	2578.0	1144.75	2606.5	1150.0
bumblebox-01_2023-10-28_13-25-03	01	2023-10-28_13-25-03	25	4	2329.75	1641.75	2299.0	1652.5
bumblebox-01_2023-10-28_13-25-03	01	2023-10-28_13-25-03	25	2	3118.25	782.25	3111.0	752.0
bumblebox-01_2023-10-28_13-25-03	01	2023-10-28_13-25-03	26	12	2261.75	2038.75	2233.5	2032.0
bumblebox-01_2023-10-28_13-25-03	01	2023-10-28_13-25-03	26	10	2109.75	1819.25	2122.0	1849.5
bumblebox-01_2023-10-28_13-25-03	01	2023-10-28_13-25-03	26	4	2342.75	1681.25	2321.0	1702.5
bumblebox-01_2023-10-28_13-25-03	01	2023-10-28_13-25-03	26	15	1793.5	1423.25	1824.5	1414.5
bumblebox-01_2023-10-28_13-25-03	01	2023-10-28_13-25-03	26	11	2577.5	1144.75	2605.5	1149.5
bumblebox-01_2023-10-28_13-25-03	01	2023-10-28_13-25-03	26	2	3117.0	782.0	3110.0	752.0
bumblebox-01_2023-10-28_13-25-03	01	2023-10-28_13-25-03	27	12	2251.0	2021.75	2218.5	2026.5
bumblebox-01_2023-10-28_13-25-03	01	2023-10-28_13-25-03	27	10	2072.0	1765.75	2061.0	1796.0
bumblebox-01_2023-10-28_13-25-03	01	2023-10-28_13-25-03	27	4	2344.5	1710.25	2326.5	1736.5
bumblebox-01_2023-10-28_13-25-03	01	2023-10-28_13-25-03	27	15	1791.5	1416.75	1821.5	1406.5
bumblebox-01_2023-10-28_13-25-03	01	2023-10-28_13-25-03	27	11	2578.0	1145.0	2606.5	1150.0
bumblebox-01_2023-10-28_13-25-03	01	2023-10-28_13-25-03	27	2	3118.5	782.25	3113.0	752.0
bumblebox-01_2023-10-28_13-25-03	01	2023-10-28_13-25-03	28	12	2211.5	2024.0	2182.0	2032.0
bumblebox-01_2023-10-28_13-25-03	01	2023-10-28_13-25-03	28	10	1989.75	1788.5	1988.5	1811.0
bumblebox-01_2023-10-28_13-25-03	01	2023-10-28_13-25-03	28	4	2324.75	1728.0	2299.5	1748.5
bumblebox-01_2023-10-28_13-25-03	01	2023-10-28_13-25-03	28	15	1798.75	1415.25	1829.5	1406.5
bumblebox-01_2023-10-28_13-25-03	01	2023-10-28_13-25-03	28	11	2577.75	1144.25	2605.5	1149.5
bumblebox-01_2023-10-28_13-25-03	01	2023-10-28_13-25-03	28	2	3118.25	782.5	3112.5	752.0
bumblebox-01_2023-10-28_13-25-03	01	2023-10-28_13-25-03	29	12	2207.75	2023.75	2182.0	2040.5
bumblebox-01_2023-10-28_13-25-03	01	2023-10-28_13-25-03	29	4	2356.75	1737.25	2331.5	1756.0
bumblebox-01_2023-10-28_13-25-03	01	2023-10-28_13-25-03	29	15	1798.5	1414.0	1829.5	1405.5
bumblebox-01_2023-10-28_13-25-03	01	2023-10-28_13-25-03	29	11	2578.0	1144.75	2606.5	1150.0
bumblebox-01_2023-10-28_13-25-03	01	2023-10-28_13-25-03	29	2	3119.25	781.5	3113.5	751.5
bumblebox-01_2023-10-28_13-25-03	01	2023-10-28_13-25-03	30	12	2261.5	2037.0	2233.0	2052.5
bumblebox-01_2023-10-28_13-25-03	01	2023-10-28_13-25-03	30	4	2345.75	1729.0	2314.5	1740.5
bumblebox-01_2023-10-28_13-25-03	01	2023-10-28_13-25-03	30	15	1800.75	1411.25	1832.0	1402.5
bumblebox-01_2023-10-28_13-25-03	01	2023-10-28_13-25-03	30	11	2578.25	1145.0	2606.5	1150.5
bumblebox-01_2023-10-28_13-25-03	01	2023-10-28_13-25-03	30	2	3118.5	781.75	3112.0	751.5
bumblebox-01_2023-10-28_13-25-03	01	2023-10-28_13-25-03	31	12	2215.5	2023.75	2185.5	2033.5
bumblebox-01_2023-10-28_13-25-03	01	2023-10-28_13-25-03	31	10	1983.5	1828.0	1991.5	1860.0
bumblebox-01_2023-10-28_13-25-03	01	2023-10-28_13-25-03	31	15	1796.0	1408.25	1827.0	1399.0
bumblebox-01_2023-10-28_13-25-03	01	2023-10-28_13-25-03	31	11	2578.0	1144.75	2606.0	1150.0
bumblebox-01_2023-10-28_13-25-03	01	2023-10-28_13-25-03	31	4	2289.5	1664.75	2264.5	1685.0
bumblebox-01_2023-10-28_13-25-03	01	2023-10-28_13-25-03	31	2	3118.75	781.25	3112.0	751.0
bumblebox-01_2023-10-28_13-25-03	01	2023-10-28_13-25-03	32	12	2226.0	2027.25	2195.5	2035.0
bumblebox-01_2023-10-28_13-25-03	01	2023-10-28_13-25-03	32	10	1997.25	1860.0	2009.5	1890.0
bumblebox-01_2023-10-28_13-25-03	01	2023-10-28_13-25-03	32	15	1798.25	1410.75	1829.5	1401.5
bumblebox-01_2023-10-28_13-25-03	01	2023-10-28_13-25-03	32	11	2578.0	1144.25	2606.5	1149.5
bumblebox-01_2023-10-28_13-25-03	01	2023-10-28_13-25-03	32	4	2316.25	1742.5	2286.0	1752.5
bumblebox-01_2023-10-28_13-25-03	01	2023-10-28_13-25-03	32	2	3119.25	782.0	3113.0	751.5
bumblebox-01_2023-10-28_13-25-03	01	2023-10-28_13-25-03	33	12	2263.75	2032.0	2238.0	2020.5
bumblebox-01_2023-10-28_13-25-03	01	2023-10-28_13-25-03	33	10	1992.5	1858.75	2001.5	1890.5
bumblebox-01_2023-10-28_13-25-03	01	2023-10-28_13-25-03	33	15	1798.75	1414.0	1830.0	1406.0
bumblebox-01_2023-10-28_13-25-03	01	2023-10-28_13-25-03	33	11	2578.0	1144.25	2606.5	1149.5
bumblebox-01_2023-10-28_13-25-03	01	2023-10-28_13-25-03	33	4	2311.25	1771.75	2281.5	1784.5
bumblebox-01_2023-10-28_13-25-03	01	2023-10-28_13-25-03	33	2	3120.0	778.75	3115.0	748.5
bumblebox-01_2023-10-28_13-25-03	01	2023-10-28_13-25-03	34	10	2004.5	1893.5	2016.0	1924.0
bumblebox-01_2023-10-28_13-25-03	01	2023-10-28_13-25-03	34	15	1797.0	1417.25	1828.5	1409.0
bumblebox-01_2023-10-28_13-25-03	01	2023-10-28_13-25-03	34	11	2578.25	1144.5	2606.5	1150.0
bumblebox-01_2023-10-28_13-25-03	01	2023-10-28_13-25-03	34	12	2233.75	1971.0	2220.0	1944.5
bumblebox-01_2023-10-28_13-25-03	01	2023-10-28_13-25-03	34	4	2401.5	1746.5	2376.0	1760.5
bumblebox-01_2023-10-28_13-25-03	01	2023-10-28_13-25-03	34	2	3126.0	784.0	3128.5	754.0
bumblebox-01_2023-10-28_13-25-03	01	2023-10-28_13-25-03	35	12	2258.25	1946.75	2244.0	1919.5
bumblebox-01_2023-10-28_13-25-03	01	2023-10-28_13-25-03	35	10	2016.0	1922.75	2029.0	1952.5
bumblebox-01_2023-10-28_13-25-03	01	2023-10-28_13-25-03	35	15	1792.25	1425.25	1823.5	1419.0
bumblebox-01_2023-10-28_13-25-03	01	2023-10-28_13-25-03	35	11	2577.75	1144.0	2606.0	1149.5
bumblebox-01_2023-10-28_13-25-03	01	2023-10-28_13-25-03	35	4	2392.75	1631.25	2363.0	1620.0
bumblebox-01_2023-10-28_13-25-03	01	2023-10-28_13-25-03	35	2	3146.75	788.25	3150.5	760.0
bumblebox-01_2023-10-28_13-25-03	01	2023-10-28_13-25-03	36	12	2218.75	1938.5	2208.5	1911.5
bumblebox-01_2023-10-28_13-25-03	01	2023-10-28_13-25-03	36	10	2020.75	1931.25	2036.5	1960.0
bumblebox-01_2023-10-28_13-25-03	01	2023-10-28_13-25-03	36	15	1793.75	1424.75	1824.5	1415.5
bumblebox-01_2023-10-28_13-25-03	01	2023-10-28_13-25-03	36	11	2578.0	1144.5	2606.5	1149.5
bumblebox-01_2023-10-28_13-25-03	01	2023-10-28_13-25-03	36	4	2262.75	1583.0	2230.0	1587.5
bumblebox-01_2023-10-28_13-25-03	01	2023-10-28_13-25-03	36	2	3151.75	802.25	3157.5	773.0
bumblebox-01_2023-10-28_13-25-03	01	2023-10-28_13-25-03	37	10	2013.25	1929.0	2028.0	1958.0
bumblebox-01_2023-10-28_13-25-03	01	2023-10-28_13-25-03	37	12	2253.5	1885.0	2269.0	1857.0
bumblebox-01_2023-10-28_13-25-03	01	2023-10-28_13-25-03	37	4	2305.75	1588.5	2272.5	1588.0
bumblebox-01_2023-10-28_13-25-03	01	2023-10-28_13-25-03	37	15	1801.75	1425.5	1833.0	1417.0
bumblebox-01_2023-10-28_13-25-03	01	2023-10-28_13-25-03	37	11	2577.25	1144.75	2605.5	1149.5
bumblebox-01_2023-10-28_13-25-03	01	2023-10-28_13-25-03	37	2	3150.5	796.75	3153.5	767.0
bumblebox-01_2023-10-28_13-25-03	01	2023-10-28_13-25-03	38	12	2358.75	1861.5	2385.5	1860.0
bumblebox-01_2023-10-28_13-25-03	01	2023-10-28_13-25-03	38	15	1808.5	1430.0	1839.5	1422.0
bumblebox-01_2023-10-28_13-25-03	01	2023-10-28_13-25-03	38	11	2578.0	1144.5	2606.5	1150.0
bumblebox-01_2023-10-28_13-25-03	01	2023-10-28_13-25-03	38	10	2025.0	1940.5	2042.0	1968.5
bumblebox-01_2023-10-28_13-25-03	01	2023-10-28_13-25-03	38	4	2351.5	1557.25	2330.5	1532.5
bumblebox-01_2023-10-28_13-25-03	01	2023-10-28_13-25-03	38	2	3147.0	789.75	3145.0	759.5
bumblebox-01_2023-10-28_13-25-03	01	2023-10-28_13-25-03	39	10	2027.75	1940.0	2045.0	1967.5
bumblebox-01_2023-10-28_13-25-03	01	2023-10-28_13-25-03	39	12	2385.75	1931.0	2408.5	1933.5
bumblebox-01_2023-10-28_13-25-03	01	2023-10-28_13-25-03	39	4	2384.5	1555.25	2383.5	1527.0
bumblebox-01_2023-10-28_13-25-03	01	2023-10-28_13-25-03	39	15	1797.5	1418.0	1827.5	1407.5
bumblebox-01_2023-10-28_13-25-03	01	2023-10-28_13-25-03	39	11	2578.0	1144.75	2606.5	1150.0
bumblebox-01_2023-10-28_13-25-03	01	2023-10-28_13-25-03	39	2	3139.5	784.5	3135.5	753.5
bumblebox-01_2023-10-28_13-25-03	01	2023-10-28_13-25-03	40	10	2040.75	1942.25	2057.0	1970.0
bumblebox-01_2023-10-28_13-25-03	01	2023-10-28_13-25-03	40	12	2430.75	1873.75	2450.0	1875.0
bumblebox-01_2023-10-28_13-25-03	01	2023-10-28_13-25-03	40	15	1804.5	1426.25	1835.5	1417.5
bumblebox-01_2023-10-28_13-25-03	01	2023-10-28_13-25-03	40	8	1545.25	1225.0	1534.5	1255.0
bumblebox-01_2023-10-28_13-25-03	01	2023-10-28_13-25-03	40	11	2577.25	1144.5	2605.5	1150.0
bumblebox-01_2023-10-28_13-25-03	01	2023-10-28_13-25-03	40	2	3127.5	757.0	3120.0	727.5
bumblebox-01_2023-10-28_13-25-03	01	2023-10-28_13-25-03	41	10	2013.0	1902.0	2027.0	1930.0
bumblebox-01_2023-10-28_13-25-03	01	2023-10-28_13-25-03	41	12	2451.0	1812.25	2463.0	1802.5
bumblebox-01_2023-10-28_13-25-03	01	2023-10-28_13-25-03	41	15	1788.75	1435.0	1818.5	1424.0
bumblebox-01_2023-10-28_13-25-03	01	2023-10-28_13-25-03	41	8	1517.75	1257.5	1513.5	1289.0
bumblebox-01_2023-10-28_13-25-03	01	2023-10-28_13-25-03	41	11	2576.0	1144.5	2604.5	1150.0
bumblebox-01_2023-10-28_13-25-03	01	2023-10-28_13-25-03	41	7	1697.25	1073.0	1667.5	1085.0
bumblebox-01_2023-10-28_13-25-03	01	2023-10-28_13-25-03	41	2	3128.0	764.25	3121.0	733.5
bumblebox-01_2023-10-28_13-25-03	01	2023-10-28_13-25-03	42	10	2029.5	1913.75	2046.5	1941.5
bumblebox-01_2023-10-28_13-25-03	01	2023-10-28_13-25-03	42	12	2460.25	1823.25	2471.5	1842.5
bumblebox-01_2023-10-28_13-25-03	01	2023-10-28_13-25-03	42	15	1789.0	1452.0	1818.5	1440.5
bumblebox-01_2023-10-28_13-25-03	01	2023-10-28_13-25-03	42	8	1512.25	1332.75	1516.5	1364.5
bumblebox-01_2023-10-28_13-25-03	01	2023-10-28_13-25-03	42	11	2564.5	1142.75	2593.0	1143.5
bumblebox-01_2023-10-28_13-25-03	01	2023-10-28_13-25-03	42	7	1704.75	1082.5	1675.0	1094.0
bumblebox-01_2023-10-28_13-25-03	01	2023-10-28_13-25-03	42	2	3125.0	757.75	3119.5	726.5
bumblebox-01_2023-10-28_13-25-03	01	2023-10-28_13-25-03	43	6	2078.5	2112.25	2073.0	2087.5
bumblebox-01_2023-10-28_13-25-03	01	2023-10-28_13-25-03	43	10	2035.5	1921.0	2051.0	1949.5
bumblebox-01_2023-10-28_13-25-03	01	2023-10-28_13-25-03	43	15	1795.0	1447.0	1825.0	1438.0
bumblebox-01_2023-10-28_13-25-03	01	2023-10-28_13-25-03	43	8	1507.75	1378.75	1514.5	1409.5
bumblebox-01_2023-10-28_13-25-03	01	2023-10-28_13-25-03	43	11	2556.25	1132.75	2584.0	1128.5
bumblebox-01_2023-10-28_13-25-03	01	2023-10-28_13-25-03	43	7	1706.0	1083.5	1676.5	1095.0
bumblebox-01_2023-10-28_13-25-03	01	2023-10-28_13-25-03	43	2	3116.0	758.0	3105.0	728.0
bumblebox-01_2023-10-28_13-25-03	01	2023-10-28_13-25-03	44	6	2073.75	2108.25	2070.5	2084.5
bumblebox-01_2023-10-28_13-25-03	01	2023-10-28_13-25-03	44	12	2424.0	1943.0	2404.0	1967.0
bumblebox-01_2023-10-28_13-25-03	01	2023-10-28_13-25-03	44	10	2042.5	1933.75	2056.5	1962.5
bumblebox-01_2023-10-28_13-25-03	01	2023-10-28_13-25-03	44	15	1787.25	1431.25	1814.0	1414.5
bumblebox-01_2023-10-28_13-25-03	01	2023-10-28_13-25-03	44	8	1492.0	1394.5	1495.5	1426.5
bumblebox-01_2023-10-28_13-25-03	01	2023-10-28_13-25-03	44	11	2547.0	1136.5	2575.0	1126.5
bumblebox-01_2023-10-28_13-25-03	01	2023-10-28_13-25-03	44	7	1702.25	1084.5	1673.5	1096.0
bumblebox-01_2023-10-28_13-25-03	01	2023-10-28_13-25-03	44	2	3104.0	760.75	3091.0	732.5
bumblebox-01_2023-10-28_13-25-03	01	2023-10-28_13-25-03	45	10	2056.0	1938.0	2072.5	1966.0
bumblebox-01_2023-10-28_13-25-03	01	2023-10-28_13-25-03	45	8	1499.75	1441.25	1501.5	1473.0
bumblebox-01_2023-10-28_13-25-03	01	2023-10-28_13-25-03	45	15	1808.75	1433.5	1839.0	1423.5
bumblebox-01_2023-10-28_13-25-03	01	2023-10-28_13-25-03	45	11	2568.5	1122.0	2596.0	1116.0
bumblebox-01_2023-10-28_13-25-03	01	2023-10-28_13-25-03	45	7	1700.75	1090.25	1672.0	1102.5
bumblebox-01_2023-10-28_13-25-03	01	2023-10-28_13-25-03	45	2	3094.25	747.75	3080.0	720.5
bumblebox-01_2023-10-28_13-25-03	01	2023-10-28_13-25-03	46	6	2087.25	2120.75	2091.0	2103.0
bumblebox-01_2023-10-28_13-25-03	01	2023-10-28_13-25-03	46	12	2372.25	1974.25	2346.5	1992.0
bumblebox-01_2023-10-28_13-25-03	01	2023-10-28_13-25-03	46	10	2048.25	1906.25	2066.0	1933.0
bumblebox-01_2023-10-28_13-25-03	01	2023-10-28_13-25-03	46	8	1483.5	1453.5	1473.5	1484.0
bumblebox-01_2023-10-28_13-25-03	01	2023-10-28_13-25-03	46	15	1808.25	1431.75	1838.5	1421.5
bumblebox-01_2023-10-28_13-25-03	01	2023-10-28_13-25-03	46	11	2574.0	1111.25	2602.0	1103.5
bumblebox-01_2023-10-28_13-25-03	01	2023-10-28_13-25-03	46	7	1699.5	1090.25	1671.5	1103.0
bumblebox-01_2023-10-28_13-25-03	01	2023-10-28_13-25-03	46	2	3077.25	743.5	3061.5	717.0
bumblebox-01_2023-10-28_13-25-03	01	2023-10-28_13-25-03	47	6	2064.5	2097.0	2066.0	2075.0
bumblebox-01_2023-10-28_13-25-03	01	2023-10-28_13-25-03	47	12	2371.25	1973.0	2345.5	1990.0
bumblebox-01_2023-10-28_13-25-03	01	2023-10-28_13-25-03	47	10	2049.25	1894.75	2068.0	1921.5
bumblebox-01_2023-10-28_13-25-03	01	2023-10-28_13-25-03	47	8	1442.25	1471.0	1423.5	1495.0
bumblebox-01_2023-10-28_13-25-03	01	2023-10-28_13-25-03	47	15	1810.25	1433.75	1841.0	1424.5
bumblebox-01_2023-10-28_13-25-03	01	2023-10-28_13-25-03	47	11	2575.75	1109.75	2604.0	1103.0
bumblebox-01_2023-10-28_13-25-03	01	2023-10-28_13-25-03	47	7	1702.5	1093.25	1673.5	1106.0
bumblebox-01_2023-10-28_13-25-03	01	2023-10-28_13-25-03	47	2	3060.0	729.0	3046.5	702.0
bumblebox-01_2023-10-28_13-25-03	01	2023-10-28_13-25-03	48	6	2051.25	2053.0	2061.0	2027.5
bumblebox-01_2023-10-28_13-25-03	01	2023-10-28_13-25-03	48	12	2363.25	1982.5	2336.5	2001.0
bumblebox-01_2023-10-28_13-25-03	01	2023-10-28_13-25-03	48	10	2055.25	1882.5	2073.5	1909.0
bumblebox-01_2023-10-28_13-25-03	01	2023-10-28_13-25-03	48	8	1434.25	1549.5	1425.5	1578.0
bumblebox-01_2023-10-28_13-25-03	01	2023-10-28_13-25-03	48	15	1813.25	1426.75	1843.0	1416.5
bumblebox-01_2023-10-28_13-25-03	01	2023-10-28_13-25-03	48	11	2575.25	1108.75	2603.0	1102.0
bumblebox-01_2023-10-28_13-25-03	01	2023-10-28_13-25-03	48	7	1699.0	1100.0	1669.5	1114.0
bumblebox-01_2023-10-28_13-25-03	01	2023-10-28_13-25-03	48	2	3054.0	721.0	3044.5	692.0
bumblebox-01_2023-10-28_13-25-03	01	2023-10-28_13-25-03	49	6	2043.0	2052.0	2052.0	2026.0
bumblebox-01_2023-10-28_13-25-03	01	2023-10-28_13-25-03	49	12	2356.5	1985.25	2330.0	2004.0
bumblebox-01_2023-10-28_13-25-03	01	2023-10-28_13-25-03	49	10	2030.0	1874.75	2037.5	1905.0
bumblebox-01_2023-10-28_13-25-03	01	2023-10-28_13-25-03	49	15	1810.75	1425.5	1841.0	1414.5
bumblebox-01_2023-10-28_13-25-03	01	2023-10-28_13-25-03	49	11	2576.0	1108.75	2603.5	1101.0
bumblebox-01_2023-10-28_13-25-03	01	2023-10-28_13-25-03	49	7	1680.75	1108.5	1652.0	1123.5
bumblebox-01_2023-10-28_13-25-03	01	2023-10-28_13-25-03	49	8	1418.75	1634.5	1405.5	1661.0
bumblebox-01_2023-10-28_13-25-03	01	2023-10-28_13-25-03	49	2	3041.75	722.75	3027.5	696.0
bumblebox-01_2023-10-28_13-25-03	01	2023-10-28_13-25-03	50	6	2059.5	2048.0	2077.0	2025.5
bumblebox-01_2023-10-28_13-25-03	01	2023-10-28_13-25-03	50	12	2351.75	1980.25	2326.5	2001.5
bumblebox-01_2023-10-28_13-25-03	01	2023-10-28_13-25-03	50	10	2023.5	1868.25	2026.5	1900.5
bumblebox-01_2023-10-28_13-25-03	01	2023-10-28_13-25-03	50	8	1483.5	1659.0	1488.0	1690.5
bumblebox-01_2023-10-28_13-25-03	01	2023-10-28_13-25-03	50	15	1813.75	1428.75	1844.0	1418.0
bumblebox-01_2023-10-28_13-25-03	01	2023-10-28_13-25-03	50	7	1681.5	1161.25	1661.0	1187.0
bumblebox-01_2023-10-28_13-25-03	01	2023-10-28_13-25-03	50	11	2576.25	1109.5	2603.5	1102.0
bumblebox-01_2023-10-28_13-25-03	01	2023-10-28_13-25-03	50	2	3050.0	715.25	3033.0	692.0
bumblebox-01_2023-10-28_13-25-03	01	2023-10-28_13-25-03	51	6	2058.75	2049.0	2079.0	2030.0
bumblebox-01_2023-10-28_13-25-03	01	2023-10-28_13-25-03	51	12	2351.25	1979.0	2326.5	2000.0
bumblebox-01_2023-10-28_13-25-03	01	2023-10-28_13-25-03	51	10	1993.0	1868.75	1989.0	1901.5
bumblebox-01_2023-10-28_13-25-03	01	2023-10-28_13-25-03	51	8	1494.75	1716.75	1497.0	1747.0
bumblebox-01_2023-10-28_13-25-03	01	2023-10-28_13-25-03	51	15	1809.75	1425.5	1839.5	1414.0
bumblebox-01_2023-10-28_13-25-03	01	2023-10-28_13-25-03	51	7	1667.75	1216.0	1651.0	1244.5
bumblebox-01_2023-10-28_13-25-03	01	2023-10-28_13-25-03	51	11	2576.0	1109.0	2604.0	1102.0
bumblebox-01_2023-10-28_13-25-03	01	2023-10-28_13-25-03	51	4	2502.25	1673.25	2492.0	1691.0
bumblebox-01_2023-10-28_13-25-03	01	2023-10-28_13-25-03	51	2	3038.75	721.75	3022.5	696.5
