## Supplementary material for "The BumbleBox: An open-source platform for quantifying behavior in bumblebee colonies": Sample BumbleBox Data Output: bumblebox-01_2023-10-28_13-25-03_updated.csv

filename	colony number	datetime	frame	ID	centroidX	centroidY	frontX	frontY	elapsed frames	speed	distance_from_center
bumblebox-01_2023-10-28_13-25-03	1	2023-10-28_13-25-03	0	0	2173.75	1628.5	2200.0	1622.5			217.52088845456313
bumblebox-01_2023-10-28_13-25-03	1	2023-10-28_13-25-03	0	2	3116.75	780.5	3110.0	750.5			1050.8943926075838
bumblebox-01_2023-10-28_13-25-03	1	2023-10-28_13-25-03	0	4	2468.0	1540.0	2460.0	1555.5			152.17375772143666
bumblebox-01_2023-10-28_13-25-03	1	2023-10-28_13-25-03	0	6	1993.25	1952.75	2012.5	1979.0			582.8405598137989
bumblebox-01_2023-10-28_13-25-03	1	2023-10-28_13-25-03	0	8	2316.25	1318.0	2318.0	1306.5			159.30981816593257
bumblebox-01_2023-10-28_13-25-03	1	2023-10-28_13-25-03	0	11	2556.75	1097.5	2577.5	1082.0			442.0752474568809
bumblebox-01_2023-10-28_13-25-03	1	2023-10-28_13-25-03	0	12	2223.25	2067.75	2191.5	2074.0			600.4914596928606
bumblebox-01_2023-10-28_13-25-03	1	2023-10-28_13-25-03	0	15	1788.75	1429.0	1821.0	1433.0			542.9475337581547
bumblebox-01_2023-10-28_13-25-03	1	2023-10-28_13-25-03	1	0	2177.0	1636.5	2204.0	1629.0	1.0	8.634958019585271	204.11054181803055
bumblebox-01_2023-10-28_13-25-03	1	2023-10-28_13-25-03	1	2	3115.5	781.0	3109.5	750.5	1.0	1.346291201783626	1067.0892890387618
bumblebox-01_2023-10-28_13-25-03	1	2023-10-28_13-25-03	1	4	2434.5	1610.75	2410.0	1621.0	1.0	78.28034555365734	175.52978958356329
bumblebox-01_2023-10-28_13-25-03	1	2023-10-28_13-25-03	1	6	1981.5	1998.0	1997.0	2025.0	1.0	46.75066844441906	611.402220948902
bumblebox-01_2023-10-28_13-25-03	1	2023-10-28_13-25-03	1	8	2268.5	1274.75	2259.5	1258.0	1.0	64.42534439178421	214.08691466610003
bumblebox-01_2023-10-28_13-25-03	1	2023-10-28_13-25-03	1	11	2556.0	1098.0	2577.0	1083.0	1.0	0.9013878188659973	456.34477183512246
bumblebox-01_2023-10-28_13-25-03	1	2023-10-28_13-25-03	1	12	2174.25	2040.25	2145.0	2044.0	1.0	56.189411813970786	573.0814903059163
bumblebox-01_2023-10-28_13-25-03	1	2023-10-28_13-25-03	1	15	1795.75	1434.25	1828.0	1437.5	1.0	8.75	519.5305761273825
bumblebox-01_2023-10-28_13-25-03	1	2023-10-28_13-25-03	2	0	2185.5	1628.25	2210.5	1622.0	1.0	11.845357740482134	164.4581685339187
bumblebox-01_2023-10-28_13-25-03	1	2023-10-28_13-25-03	2	2	3116.5	780.75	3109.5	750.5	1.0	1.0307764064044151	1099.5684710516505
bumblebox-01_2023-10-28_13-25-03	1	2023-10-28_13-25-03	2	4	2435.0	1629.75	2414.0	1648.5	1.0	19.00657780874821	208.18418735388514
bumblebox-01_2023-10-28_13-25-03	1	2023-10-28_13-25-03	2	6	1995.25	2040.25	2016.0	2064.0	1.0	44.431126476829284	616.5651349098646
bumblebox-01_2023-10-28_13-25-03	1	2023-10-28_13-25-03	2	8	2199.0	1263.25	2179.5	1247.0	1.0	70.44501401802685	242.66859037190298
bumblebox-01_2023-10-28_13-25-03	1	2023-10-28_13-25-03	2	10	1989.25	1518.0	1991.5	1526.5			290.28396590958556
bumblebox-01_2023-10-28_13-25-03	1	2023-10-28_13-25-03	2	11	2556.25	1097.5	2577.5	1082.0	1.0	0.5590169943749475	482.97024037348297
bumblebox-01_2023-10-28_13-25-03	1	2023-10-28_13-25-03	2	12	2223.25	2044.75	2194.5	2058.5	1.0	49.20619879649311	554.9432994337526
bumblebox-01_2023-10-28_13-25-03	1	2023-10-28_13-25-03	2	15	1805.75	1430.5	1838.5	1433.0	1.0	10.680004681646913	476.72284374999936
bumblebox-01_2023-10-28_13-25-03	1	2023-10-28_13-25-03	3	0	2148.0	1655.5	2179.5	1648.0	1.0	46.355285567020296	232.8241733650632
bumblebox-01_2023-10-28_13-25-03	1	2023-10-28_13-25-03	3	2	3116.75	780.75	3110.5	749.5	1.0	0.25	1072.6708352067399
bumblebox-01_2023-10-28_13-25-03	1	2023-10-28_13-25-03	3	4	2415.25	1668.0	2391.0	1685.5	1.0	43.047938394306414	202.70102387044076
bumblebox-01_2023-10-28_13-25-03	1	2023-10-28_13-25-03	3	6	2027.75	1997.75	2058.0	2006.0	1.0	53.50233639758174	580.8857208635146
bumblebox-01_2023-10-28_13-25-03	1	2023-10-28_13-25-03	3	8	2220.25	1281.25	2201.0	1259.5	1.0	27.84892277988504	231.01346433297996
bumblebox-01_2023-10-28_13-25-03	1	2023-10-28_13-25-03	3	11	2556.5	1097.5	2577.5	1082.0	1.0	0.25	463.3167134403042
bumblebox-01_2023-10-28_13-25-03	1	2023-10-28_13-25-03	3	12	2231.5	2032.5	2200.5	2040.0	1.0	14.76905548774193	546.4343528303515
bumblebox-01_2023-10-28_13-25-03	1	2023-10-28_13-25-03	3	15	1796.75	1425.5	1829.0	1428.5	1.0	10.295630140987	521.6441723801053
bumblebox-01_2023-10-28_13-25-03	1	2023-10-28_13-25-03	4	0	2232.0	1684.75	2254.5	1684.5	1.0	88.94696453505314	188.6462514311175
bumblebox-01_2023-10-28_13-25-03	1	2023-10-28_13-25-03	4	2	3116.75	781.25	3110.0	751.0	1.0	0.5	1100.5226907707238
bumblebox-01_2023-10-28_13-25-03	1	2023-10-28_13-25-03	4	4	2400.5	1679.0	2376.5	1697.5	1.0	18.400067934657198	208.24381039517408
bumblebox-01_2023-10-28_13-25-03	1	2023-10-28_13-25-03	4	6	2044.5	1998.0	2076.0	2003.0	1.0	16.751865567750954	550.0608411915412
bumblebox-01_2023-10-28_13-25-03	1	2023-10-28_13-25-03	4	8	2180.25	1333.25	2152.0	1321.0	1.0	65.60487786742691	201.7146598845649
bumblebox-01_2023-10-28_13-25-03	1	2023-10-28_13-25-03	4	10	2012.75	1512.75	2032.0	1514.5	2.0	24.079296086057	274.490181186689
bumblebox-01_2023-10-28_13-25-03	1	2023-10-28_13-25-03	4	11	2556.5	1097.25	2577.5	1081.5	1.0	0.25	488.14671332967896
bumblebox-01_2023-10-28_13-25-03	1	2023-10-28_13-25-03	4	12	2248.0	2027.0	2217.0	2033.5	1.0	17.392527130926087	524.1279647727167
bumblebox-01_2023-10-28_13-25-03	1	2023-10-28_13-25-03	4	15	1792.75	1425.75	1825.0	1429.5	1.0	4.00780488547035	500.5679259169431
bumblebox-01_2023-10-28_13-25-03	1	2023-10-28_13-25-03	5	0	2216.75	1695.0	2242.5	1692.0	1.0	18.37457482501296	199.9445332036479
bumblebox-01_2023-10-28_13-25-03	1	2023-10-28_13-25-03	5	2	3116.75	781.5	3110.5	750.5	1.0	0.25	1102.277105068424
bumblebox-01_2023-10-28_13-25-03	1	2023-10-28_13-25-03	5	4	2376.75	1665.0	2355.5	1689.0	1.0	27.56923103751717	180.28229321515082
bumblebox-01_2023-10-28_13-25-03	1	2023-10-28_13-25-03	5	6	2057.25	1990.0	2089.5	1995.0	1.0	15.051993223490369	534.2138405817802
bumblebox-01_2023-10-28_13-25-03	1	2023-10-28_13-25-03	5	8	2196.0	1358.75	2167.5	1343.0	1.0	29.971861804032127	175.38702353564054
bumblebox-01_2023-10-28_13-25-03	1	2023-10-28_13-25-03	5	10	2003.25	1530.0	2020.0	1532.0	1.0	19.69295559330798	285.47715363390023
bumblebox-01_2023-10-28_13-25-03	1	2023-10-28_13-25-03	5	11	2556.5	1097.5	2577.5	1081.5	1.0	0.25	490.6895414416809
bumblebox-01_2023-10-28_13-25-03	1	2023-10-28_13-25-03	5	12	2279.75	2026.25	2252.5	2043.5	1.0	31.75885703233037	518.1750331395134
bumblebox-01_2023-10-28_13-25-03	1	2023-10-28_13-25-03	5	15	1788.0	1429.25	1820.0	1434.5	1.0	5.900211860602973	506.0754469688202
bumblebox-01_2023-10-28_13-25-03	1	2023-10-28_13-25-03	6	0	2204.5	1660.25	2223.0	1648.5	1.0	36.84596314387778	174.26424698651687
bumblebox-01_2023-10-28_13-25-03	1	2023-10-28_13-25-03	6	2	3117.0	781.0	3111.0	750.5	1.0	0.5590169943749475	1104.4102152783228
bumblebox-01_2023-10-28_13-25-03	1	2023-10-28_13-25-03	6	4	2371.75	1661.0	2351.0	1685.5	1.0	6.4031242374328485	180.23291258196366
bumblebox-01_2023-10-28_13-25-03	1	2023-10-28_13-25-03	6	6	2058.0	2003.5	2090.0	2009.0	1.0	13.52081728298996	547.2517004186566
bumblebox-01_2023-10-28_13-25-03	1	2023-10-28_13-25-03	6	8	2195.0	1343.25	2174.5	1319.0	1.0	15.532224567009067	183.38741626525106
bumblebox-01_2023-10-28_13-25-03	1	2023-10-28_13-25-03	6	10	1970.25	1538.0	1966.0	1554.5	1.0	33.95585369269929	314.050796492825
bumblebox-01_2023-10-28_13-25-03	1	2023-10-28_13-25-03	6	11	2556.75	1097.75	2578.0	1082.5	1.0	0.3535533905932738	490.50060170990395
bumblebox-01_2023-10-28_13-25-03	1	2023-10-28_13-25-03	6	12	2270.75	2021.25	2241.0	2032.5	1.0	10.295630140987	516.966881864249
bumblebox-01_2023-10-28_13-25-03	1	2023-10-28_13-25-03	6	15	1798.5	1433.75	1830.5	1439.0	1.0	11.423659658795863	489.1316568959504
bumblebox-01_2023-10-28_13-25-03	1	2023-10-28_13-25-03	7	0	2161.25	1634.0	2177.0	1621.5	1.0	50.59273663284088	165.66685529835007
bumblebox-01_2023-10-28_13-25-03	1	2023-10-28_13-25-03	7	2	3117.0	781.75	3110.0	751.5	1.0	0.75	1120.2814037602834
bumblebox-01_2023-10-28_13-25-03	1	2023-10-28_13-25-03	7	4	2361.25	1653.75	2338.5	1677.0	1.0	12.759800155174846	188.7432853846139
bumblebox-01_2023-10-28_13-25-03	1	2023-10-28_13-25-03	7	6	2038.0	1999.25	2069.5	2004.5	1.0	20.446576730592337	546.6873027101
bumblebox-01_2023-10-28_13-25-03	1	2023-10-28_13-25-03	7	8	2075.75	1257.75	2050.5	1236.0	1.0	146.7338151211233	299.566816883609
bumblebox-01_2023-10-28_13-25-03	1	2023-10-28_13-25-03	7	10	1925.25	1588.0	1918.5	1613.5	1.0	67.26812023536856	342.16249591548035
bumblebox-01_2023-10-28_13-25-03	1	2023-10-28_13-25-03	7	11	2556.5	1097.5	2577.5	1081.5	1.0	0.3535533905932738	500.8175676941765
bumblebox-01_2023-10-28_13-25-03	1	2023-10-28_13-25-03	7	12	2260.75	2027.5	2231.5	2039.0	1.0	11.792476415070755	529.9452081216616
bumblebox-01_2023-10-28_13-25-03	1	2023-10-28_13-25-03	7	15	1801.5	1438.75	1833.5	1443.5	1.0	5.830951894845301	457.548274623685
bumblebox-01_2023-10-28_13-25-03	1	2023-10-28_13-25-03	8	0	2155.75	1635.75	2172.0	1619.0	1.0	5.771698190307598	171.13242336611867
bumblebox-01_2023-10-28_13-25-03	1	2023-10-28_13-25-03	8	2	3117.0	781.0	3110.5	751.0	1.0	0.75	1117.4404536431782
bumblebox-01_2023-10-28_13-25-03	1	2023-10-28_13-25-03	8	4	2469.75	1680.25	2447.5	1693.0	1.0	111.68930118860982	270.14224790827933
bumblebox-01_2023-10-28_13-25-03	1	2023-10-28_13-25-03	8	6	2044.75	2016.75	2076.5	2023.0	1.0	18.756665481902694	558.0270062107154
bumblebox-01_2023-10-28_13-25-03	1	2023-10-28_13-25-03	8	8	2063.75	1181.5	2052.0	1156.0	1.0	77.18848683579695	380.1653981338539
bumblebox-01_2023-10-28_13-25-03	1	2023-10-28_13-25-03	8	10	1928.5	1684.5	1942.0	1707.0	1.0	96.55471246914881	381.84090010608753
bumblebox-01_2023-10-28_13-25-03	1	2023-10-28_13-25-03	8	11	2556.5	1097.25	2577.5	1081.5	1.0	0.25	500.44021670308155
bumblebox-01_2023-10-28_13-25-03	1	2023-10-28_13-25-03	8	12	2259.25	2031.75	2230.0	2043.0	1.0	4.5069390943299865	527.7535469583889
bumblebox-01_2023-10-28_13-25-03	1	2023-10-28_13-25-03	8	15	1789.75	1427.5	1822.0	1426.0	1.0	16.26729848499744	481.3720632438124
bumblebox-01_2023-10-28_13-25-03	1	2023-10-28_13-25-03	9	0	2158.5	1562.5	2171.0	1545.0	1.0	73.30160298383659	114.74335627234355
bumblebox-01_2023-10-28_13-25-03	1	2023-10-28_13-25-03	9	2	3116.5	781.25	3109.5	751.0	1.0	0.5590169943749475	1121.8028596256108
bumblebox-01_2023-10-28_13-25-03	1	2023-10-28_13-25-03	9	4	2379.25	1660.5	2352.5	1678.0	1.0	92.62997624959212	206.67930815578288
bumblebox-01_2023-10-28_13-25-03	1	2023-10-28_13-25-03	9	6	2047.0	2015.25	2079.5	2021.5	1.0	2.704163456597992	557.5468991511713
bumblebox-01_2023-10-28_13-25-03	1	2023-10-28_13-25-03	9	8	2049.5	1201.25	2035.0	1173.0	1.0	24.354157755915107	358.9031752402463
bumblebox-01_2023-10-28_13-25-03	1	2023-10-28_13-25-03	9	10	1908.0	1689.25	1914.0	1713.0	1.0	21.043110511518965	394.7040245238305
bumblebox-01_2023-10-28_13-25-03	1	2023-10-28_13-25-03	9	11	2556.0	1098.0	2577.0	1083.0	1.0	0.9013878188659973	501.2044482242283
bumblebox-01_2023-10-28_13-25-03	1	2023-10-28_13-25-03	9	12	2266.0	2030.25	2236.0	2041.0	1.0	6.914658342969665	533.3590517525878
bumblebox-01_2023-10-28_13-25-03	1	2023-10-28_13-25-03	9	15	1794.0	1435.25	1826.0	1432.5	1.0	8.838834764831844	462.8946847799517
bumblebox-01_2023-10-28_13-25-03	1	2023-10-28_13-25-03	10	2	3117.0	781.5	3110.0	750.5	1.0	0.5590169943749475	1112.3483556232788
bumblebox-01_2023-10-28_13-25-03	1	2023-10-28_13-25-03	10	4	2379.0	1663.75	2355.5	1685.5	1.0	3.2596012026013246	201.08896167570336
bumblebox-01_2023-10-28_13-25-03	1	2023-10-28_13-25-03	10	6	2048.0	2009.25	2080.0	2016.0	1.0	6.082762530298219	556.1049995349912
bumblebox-01_2023-10-28_13-25-03	1	2023-10-28_13-25-03	10	8	2022.25	1240.75	2001.5	1215.5	1.0	47.9876286140501	353.9210786076643
bumblebox-01_2023-10-28_13-25-03	1	2023-10-28_13-25-03	10	10	1918.75	1729.0	1930.5	1752.5	1.0	41.177967409769025	417.12588613368564
bumblebox-01_2023-10-28_13-25-03	1	2023-10-28_13-25-03	10	11	2555.75	1097.75	2577.0	1082.0	1.0	0.3535533905932738	493.8946356590771
bumblebox-01_2023-10-28_13-25-03	1	2023-10-28_13-25-03	10	12	2293.25	2023.0	2268.0	2043.0	1.0	28.197960919187047	526.1550138816625
bumblebox-01_2023-10-28_13-25-03	1	2023-10-28_13-25-03	10	15	1792.25	1435.5	1824.5	1430.0	1.0	1.7677669529663689	477.5809864649267
bumblebox-01_2023-10-28_13-25-03	1	2023-10-28_13-25-03	11	2	3116.75	781.75	3110.0	751.5	1.0	0.3535533905932738	1118.0704194685704
bumblebox-01_2023-10-28_13-25-03	1	2023-10-28_13-25-03	11	4	2374.5	1657.5	2350.0	1678.5	1.0	7.7014609003746815	197.09965852488176
bumblebox-01_2023-10-28_13-25-03	1	2023-10-28_13-25-03	11	6	2055.0	2018.25	2087.5	2023.0	1.0	11.40175425099138	558.3964572914347
bumblebox-01_2023-10-28_13-25-03	1	2023-10-28_13-25-03	11	8	1969.0	1140.25	1959.0	1120.5	1.0	113.73571338853948	460.3233684222701
bumblebox-01_2023-10-28_13-25-03	1	2023-10-28_13-25-03	11	10	1949.75	1759.75	1966.5	1776.0	1.0	43.66420158436428	404.55812362456027
bumblebox-01_2023-10-28_13-25-03	1	2023-10-28_13-25-03	11	11	2555.75	1098.0	2577.0	1082.5	1.0	0.25	498.58635512378896
bumblebox-01_2023-10-28_13-25-03	1	2023-10-28_13-25-03	11	12	2259.0	2100.75	2240.0	2118.0	1.0	84.95954919842737	602.5315425482927
bumblebox-01_2023-10-28_13-25-03	1	2023-10-28_13-25-03	11	15	1787.5	1429.5	1818.5	1422.5	1.0	7.652613932506983	475.8938567481461
bumblebox-01_2023-10-28_13-25-03	1	2023-10-28_13-25-03	12	2	3117.25	781.25	3110.5	751.0	1.0	0.7071067811865476	1119.4344837803428
bumblebox-01_2023-10-28_13-25-03	1	2023-10-28_13-25-03	12	4	2371.0	1660.0	2347.0	1681.5	1.0	4.301162633521313	197.71914513157927
bumblebox-01_2023-10-28_13-25-03	1	2023-10-28_13-25-03	12	6	1970.0	1986.25	1991.0	1994.0	1.0	90.82400563727631	566.4841549872004
bumblebox-01_2023-10-28_13-25-03	1	2023-10-28_13-25-03	12	8	2004.5	1161.75	2003.5	1135.0	1.0	41.50301193889427	420.88160936486935
bumblebox-01_2023-10-28_13-25-03	1	2023-10-28_13-25-03	12	10	1993.25	1773.75	2010.0	1792.0	1.0	45.69737410398983	381.8123733937423
bumblebox-01_2023-10-28_13-25-03	1	2023-10-28_13-25-03	12	11	2555.0	1099.75	2575.0	1084.0	1.0	1.9039432764659772	497.2197555925976
bumblebox-01_2023-10-28_13-25-03	1	2023-10-28_13-25-03	12	12	2255.5	2092.25	2223.5	2100.0	1.0	9.192388155425117	594.1282619111487
bumblebox-01_2023-10-28_13-25-03	1	2023-10-28_13-25-03	12	15	1793.25	1430.0	1824.0	1422.0	1.0	5.771698190307598	469.1908603932546
bumblebox-01_2023-10-28_13-25-03	1	2023-10-28_13-25-03	13	2	3116.75	781.0	3110.0	750.0	1.0	0.5590169943749475	1101.9021892029766
bumblebox-01_2023-10-28_13-25-03	1	2023-10-28_13-25-03	13	4	2385.25	1653.25	2362.0	1676.0	1.0	15.767847031221478	201.30930075461615
bumblebox-01_2023-10-28_13-25-03	1	2023-10-28_13-25-03	13	6	1994.75	1950.75	2020.0	1948.0	1.0	43.2760037434142	539.4667189181483
bumblebox-01_2023-10-28_13-25-03	1	2023-10-28_13-25-03	13	8	1996.25	1132.5	1989.5	1108.5	1.0	30.391199384032213	448.90947397032346
bumblebox-01_2023-10-28_13-25-03	1	2023-10-28_13-25-03	13	10	2052.5	1791.25	2078.5	1803.0	1.0	61.780356910590925	374.27965840439754
bumblebox-01_2023-10-28_13-25-03	1	2023-10-28_13-25-03	13	11	2554.25	1099.0	2575.0	1083.5	1.0	1.0606601717798212	480.6882080104655
bumblebox-01_2023-10-28_13-25-03	1	2023-10-28_13-25-03	13	12	2270.0	2058.75	2238.5	2065.0	1.0	36.50342449688796	571.3135469646353
bumblebox-01_2023-10-28_13-25-03	1	2023-10-28_13-25-03	13	15	1799.0	1433.0	1830.0	1425.5	1.0	6.485560885536423	475.2220009588282
bumblebox-01_2023-10-28_13-25-03	1	2023-10-28_13-25-03	14	2	3117.0	781.5	3110.5	750.5	1.0	0.5590169943749475	1108.273609779035
bumblebox-01_2023-10-28_13-25-03	1	2023-10-28_13-25-03	14	4	2380.5	1662.0	2354.5	1680.0	1.0	9.956153875869939	132.970463384366
bumblebox-01_2023-10-28_13-25-03	1	2023-10-28_13-25-03	14	6	1976.0	1964.25	1996.0	1987.0	1.0	23.104382701124045	538.0863010214429
bumblebox-01_2023-10-28_13-25-03	1	2023-10-28_13-25-03	14	10	2149.25	1828.5	2170.5	1853.0	1.0	103.67316431941296	327.22184402035515
bumblebox-01_2023-10-28_13-25-03	1	2023-10-28_13-25-03	14	11	2549.75	1102.0	2573.0	1089.0	1.0	5.408326913195984	502.5561015489531
bumblebox-01_2023-10-28_13-25-03	1	2023-10-28_13-25-03	14	12	2224.5	2051.25	2192.0	2052.5	1.0	46.11398920067532	512.9621709010423
bumblebox-01_2023-10-28_13-25-03	1	2023-10-28_13-25-03	14	15	1807.5	1434.75	1838.5	1428.0	1.0	8.678277478854891	519.5497461990626
bumblebox-01_2023-10-28_13-25-03	1	2023-10-28_13-25-03	15	2	3116.5	781.0	3109.5	750.0	1.0	0.7071067811865476	1099.6158535555155
bumblebox-01_2023-10-28_13-25-03	1	2023-10-28_13-25-03	15	4	2365.25	1667.0	2338.5	1681.5	1.0	16.048753845704034	193.18306671555092
bumblebox-01_2023-10-28_13-25-03	1	2023-10-28_13-25-03	15	6	2007.0	1980.5	2029.0	2005.5	1.0	35.00089284575466	557.5695251631181
bumblebox-01_2023-10-28_13-25-03	1	2023-10-28_13-25-03	15	8	2027.0	1096.75	2033.5	1082.0	2.0	47.15532843698578	470.59547757668156
bumblebox-01_2023-10-28_13-25-03	1	2023-10-28_13-25-03	15	10	2133.5	1833.5	2148.0	1862.0	1.0	16.52460286966074	369.52925343012424
bumblebox-01_2023-10-28_13-25-03	1	2023-10-28_13-25-03	15	11	2544.5	1117.25	2570.0	1108.5	1.0	16.12839111628931	460.6786879329507
bumblebox-01_2023-10-28_13-25-03	1	2023-10-28_13-25-03	15	12	2241.0	2045.0	2209.5	2051.0	1.0	17.64404998859389	552.3637222343851
bumblebox-01_2023-10-28_13-25-03	1	2023-10-28_13-25-03	15	15	1800.0	1430.75	1831.0	1423.0	1.0	8.5	483.4946132229655
bumblebox-01_2023-10-28_13-25-03	1	2023-10-28_13-25-03	16	2	3117.0	781.5	3110.5	751.0	1.0	0.7071067811865476	1115.4777420962932
bumblebox-01_2023-10-28_13-25-03	1	2023-10-28_13-25-03	16	4	2344.0	1711.5	2320.5	1729.5	1.0	49.31341095483053	153.65552929743035
bumblebox-01_2023-10-28_13-25-03	1	2023-10-28_13-25-03	16	6	2026.25	2005.25	2050.5	2027.5	1.0	31.354824190226296	532.3694208490024
bumblebox-01_2023-10-28_13-25-03	1	2023-10-28_13-25-03	16	10	2149.0	1829.75	2166.5	1857.0	1.0	15.947178433817061	318.3631606213514
bumblebox-01_2023-10-28_13-25-03	1	2023-10-28_13-25-03	16	11	2540.0	1124.0	2566.5	1115.5	1.0	8.112490369793976	489.2317814383972
bumblebox-01_2023-10-28_13-25-03	1	2023-10-28_13-25-03	16	12	2252.25	2036.75	2220.0	2039.5	1.0	13.950806428303705	481.2466922759373
bumblebox-01_2023-10-28_13-25-03	1	2023-10-28_13-25-03	16	15	1798.5	1431.5	1829.5	1423.0	1.0	1.6770509831248424	535.303772475527
bumblebox-01_2023-10-28_13-25-03	1	2023-10-28_13-25-03	17	2	3116.25	781.75	3109.0	752.0	1.0	0.7905694150420949	1103.9736156904407
bumblebox-01_2023-10-28_13-25-03	1	2023-10-28_13-25-03	17	4	2359.5	1744.5	2334.5	1759.5	1.0	36.45888094826828	251.70871139200764
bumblebox-01_2023-10-28_13-25-03	1	2023-10-28_13-25-03	17	6	2055.25	1987.0	2083.0	2005.0	1.0	34.264595430268834	532.7669023744108
bumblebox-01_2023-10-28_13-25-03	1	2023-10-28_13-25-03	17	8	1992.5	1096.25	1986.0	1077.0	2.0	34.50362299817223	500.9508556391784
bumblebox-01_2023-10-28_13-25-03	1	2023-10-28_13-25-03	17	10	2149.25	1822.5	2171.5	1846.0	1.0	7.254309064273454	344.2240055772186
bumblebox-01_2023-10-28_13-25-03	1	2023-10-28_13-25-03	17	11	2527.75	1134.5	2557.0	1130.0	1.0	16.134202800262553	444.4810285778517
bumblebox-01_2023-10-28_13-25-03	1	2023-10-28_13-25-03	17	12	2253.0	2050.75	2221.0	2058.5	1.0	14.020074892809953	546.5594750488048
bumblebox-01_2023-10-28_13-25-03	1	2023-10-28_13-25-03	17	15	1803.75	1422.5	1835.0	1414.5	1.0	10.419332992087353	485.4622897462016
bumblebox-01_2023-10-28_13-25-03	1	2023-10-28_13-25-03	18	2	3116.75	781.0	3110.0	750.5	1.0	0.9013878188659973	1093.8781232993063
bumblebox-01_2023-10-28_13-25-03	1	2023-10-28_13-25-03	18	4	2386.25	1743.5	2359.0	1754.5	1.0	26.76868506296116	245.00638743268001
bumblebox-01_2023-10-28_13-25-03	1	2023-10-28_13-25-03	18	6	2079.5	1970.5	2106.5	1988.5	1.0	29.33108419407643	509.6586068220692
bumblebox-01_2023-10-28_13-25-03	1	2023-10-28_13-25-03	18	8	2012.5	1171.25	2023.5	1150.0	1.0	77.62087348130012	448.85777453199194
bumblebox-01_2023-10-28_13-25-03	1	2023-10-28_13-25-03	18	10	2151.25	1823.5	2175.5	1845.0	1.0	2.23606797749979	346.0829992686906
bumblebox-01_2023-10-28_13-25-03	1	2023-10-28_13-25-03	18	11	2556.5	1139.25	2585.5	1141.5	1.0	29.139749484166813	451.0513294047724
bumblebox-01_2023-10-28_13-25-03	1	2023-10-28_13-25-03	18	12	2326.75	2053.75	2300.5	2055.0	1.0	73.81099172887464	541.4275735339054
bumblebox-01_2023-10-28_13-25-03	1	2023-10-28_13-25-03	18	15	1800.25	1419.75	1832.0	1414.0	1.0	4.451123453691214	511.99747180314523
bumblebox-01_2023-10-28_13-25-03	1	2023-10-28_13-25-03	19	2	3116.25	781.5	3109.0	750.5	1.0	0.7071067811865476	1051.541878720996
bumblebox-01_2023-10-28_13-25-03	1	2023-10-28_13-25-03	19	4	2389.0	1731.0	2377.5	1757.0	1.0	12.798925736170204	303.6623057252372
bumblebox-01_2023-10-28_13-25-03	1	2023-10-28_13-25-03	19	6	2045.5	2018.25	2067.5	2043.0	1.0	58.617936674707344	629.4942140808163
bumblebox-01_2023-10-28_13-25-03	1	2023-10-28_13-25-03	19	8	2008.0	1165.5	2003.5	1141.5	1.0	7.301540933255117	399.9852356969068
bumblebox-01_2023-10-28_13-25-03	1	2023-10-28_13-25-03	19	10	2161.25	1833.0	2181.5	1857.5	1.0	13.793114224133722	414.6223770628215
bumblebox-01_2023-10-28_13-25-03	1	2023-10-28_13-25-03	19	11	2564.0	1138.0	2592.0	1139.0	1.0	7.603453162872775	403.7983180161268
bumblebox-01_2023-10-28_13-25-03	1	2023-10-28_13-25-03	19	15	1799.0	1422.75	1830.5	1417.0	1.0	3.25	498.92119459727024
bumblebox-01_2023-10-28_13-25-03	1	2023-10-28_13-25-03	20	2	3116.75	781.75	3110.0	751.0	1.0	0.5590169943749475	1106.750483538408
bumblebox-01_2023-10-28_13-25-03	1	2023-10-28_13-25-03	20	4	2390.0	1719.75	2366.0	1733.0	1.0	11.294356998076518	202.9186451820039
bumblebox-01_2023-10-28_13-25-03	1	2023-10-28_13-25-03	20	6	2072.25	2111.5	2093.0	2125.5	1.0	97.01095298985574	622.0048545329048
bumblebox-01_2023-10-28_13-25-03	1	2023-10-28_13-25-03	20	8	2001.25	1179.25	1985.0	1156.5	1.0	15.31747368204039	468.4410398465318
bumblebox-01_2023-10-28_13-25-03	1	2023-10-28_13-25-03	20	10	2177.75	1840.5	2198.0	1865.5	1.0	18.12456896039186	331.24628535653045
bumblebox-01_2023-10-28_13-25-03	1	2023-10-28_13-25-03	20	11	2575.0	1148.25	2603.5	1153.5	1.0	15.035374953754895	471.18843264929586
bumblebox-01_2023-10-28_13-25-03	1	2023-10-28_13-25-03	20	12	2315.0	2077.25	2290.0	2079.0	2.0	26.273798735622528	542.2632331833867
bumblebox-01_2023-10-28_13-25-03	1	2023-10-28_13-25-03	20	15	1799.5	1422.25	1830.5	1415.0	1.0	0.7071067811865476	518.8502689239931
bumblebox-01_2023-10-28_13-25-03	1	2023-10-28_13-25-03	21	2	3116.5	781.25	3110.0	751.0	1.0	0.5590169943749475	1030.5858956270004
bumblebox-01_2023-10-28_13-25-03	1	2023-10-28_13-25-03	21	4	2318.5	1679.5	2286.0	1683.5	1.0	82.05067032023565	240.54412436246727
bumblebox-01_2023-10-28_13-25-03	1	2023-10-28_13-25-03	21	8	1973.75	1135.75	1965.5	1117.5	1.0	51.46357935472425	462.6132031895609
bumblebox-01_2023-10-28_13-25-03	1	2023-10-28_13-25-03	21	10	2173.75	1842.25	2191.5	1869.0	1.0	4.366062299143245	430.02106764953845
bumblebox-01_2023-10-28_13-25-03	1	2023-10-28_13-25-03	21	11	2578.5	1145.75	2607.0	1151.0	1.0	4.301162633521313	388.87153917404646
bumblebox-01_2023-10-28_13-25-03	1	2023-10-28_13-25-03	21	12	2301.75	2065.5	2277.5	2060.0	1.0	17.70946074842484	626.8639226746268
bumblebox-01_2023-10-28_13-25-03	1	2023-10-28_13-25-03	21	15	1799.0	1423.0	1830.5	1415.0	1.0	0.9013878188659973	524.3513108535892
bumblebox-01_2023-10-28_13-25-03	1	2023-10-28_13-25-03	22	2	3116.75	781.5	3109.5	750.5	1.0	0.3535533905932738	1024.3903444518219
bumblebox-01_2023-10-28_13-25-03	1	2023-10-28_13-25-03	22	4	2305.0	1641.5	2272.0	1647.5	1.0	40.326790102858425	209.87112785260027
bumblebox-01_2023-10-28_13-25-03	1	2023-10-28_13-25-03	22	8	1996.25	1131.5	1997.0	1112.0	1.0	22.897871080080787	446.5647120987469
bumblebox-01_2023-10-28_13-25-03	1	2023-10-28_13-25-03	22	10	2174.25	1850.25	2189.5	1878.5	1.0	8.0156097709407	444.27820388691106
bumblebox-01_2023-10-28_13-25-03	1	2023-10-28_13-25-03	22	11	2578.75	1145.25	2607.0	1150.0	1.0	0.5590169943749475	382.7738248893308
bumblebox-01_2023-10-28_13-25-03	1	2023-10-28_13-25-03	22	12	2312.75	2059.5	2289.0	2053.0	1.0	12.529964086141668	626.9607010517209
bumblebox-01_2023-10-28_13-25-03	1	2023-10-28_13-25-03	22	15	1798.0	1419.25	1829.0	1410.5	1.0	3.881043674065006	528.1350334151373
bumblebox-01_2023-10-28_13-25-03	1	2023-10-28_13-25-03	23	2	3117.25	781.5	3110.0	751.0	1.0	0.5	1012.6746300021542
bumblebox-01_2023-10-28_13-25-03	1	2023-10-28_13-25-03	23	4	2318.25	1630.0	2286.0	1632.0	1.0	17.54458605952275	166.08139947025975
bumblebox-01_2023-10-28_13-25-03	1	2023-10-28_13-25-03	23	10	2174.25	1822.25	2196.5	1847.0	1.0	28.0	402.9393952569046
bumblebox-01_2023-10-28_13-25-03	1	2023-10-28_13-25-03	23	11	2578.0	1144.5	2606.5	1149.0	1.0	1.0606601717798212	385.9584255460684
bumblebox-01_2023-10-28_13-25-03	1	2023-10-28_13-25-03	23	12	2297.0	2059.25	2275.5	2056.0	1.0	15.751984002023365	589.2674742848106
bumblebox-01_2023-10-28_13-25-03	1	2023-10-28_13-25-03	23	15	1796.0	1417.75	1827.0	1409.5	1.0	2.5	587.0098221069218
bumblebox-01_2023-10-28_13-25-03	1	2023-10-28_13-25-03	24	2	3117.25	781.5	3110.0	751.5	1.0	0.0	1021.2800553172909
bumblebox-01_2023-10-28_13-25-03	1	2023-10-28_13-25-03	24	4	2313.75	1671.5	2280.5	1669.0	1.0	41.743262929483606	199.93549306936197
bumblebox-01_2023-10-28_13-25-03	1	2023-10-28_13-25-03	24	10	2159.5	1817.5	2177.5	1844.5	1.0	15.495967217311735	398.78525619129346
bumblebox-01_2023-10-28_13-25-03	1	2023-10-28_13-25-03	24	11	2578.25	1144.5	2606.5	1149.0	1.0	0.25	393.876611037292
bumblebox-01_2023-10-28_13-25-03	1	2023-10-28_13-25-03	24	12	2277.0	2045.75	2246.0	2046.5	1.0	24.12985702402731	573.3567400745271
bumblebox-01_2023-10-28_13-25-03	1	2023-10-28_13-25-03	24	15	1789.75	1421.75	1821.0	1414.5	1.0	7.420411039827915	585.7785180614106
bumblebox-01_2023-10-28_13-25-03	1	2023-10-28_13-25-03	25	2	3118.25	782.25	3111.0	752.0	1.0	1.25	1020.7645180887163
bumblebox-01_2023-10-28_13-25-03	1	2023-10-28_13-25-03	25	4	2329.75	1641.75	2299.0	1652.5	1.0	33.77961663488797	168.08862163222764
bumblebox-01_2023-10-28_13-25-03	1	2023-10-28_13-25-03	25	10	2130.75	1849.0	2139.0	1879.5	1.0	42.647538029762046	441.7912088557468
bumblebox-01_2023-10-28_13-25-03	1	2023-10-28_13-25-03	25	11	2578.0	1144.75	2606.5	1150.0	1.0	0.3535533905932738	392.5544725116363
bumblebox-01_2023-10-28_13-25-03	1	2023-10-28_13-25-03	25	12	2282.75	2040.0	2253.0	2041.5	1.0	8.131727983645296	567.9561064808519
bumblebox-01_2023-10-28_13-25-03	1	2023-10-28_13-25-03	25	15	1795.0	1417.25	1825.5	1408.0	1.0	6.914658342969665	580.7268553765663
bumblebox-01_2023-10-28_13-25-03	1	2023-10-28_13-25-03	26	2	3117.0	782.0	3110.0	752.0	1.0	1.2747548783981961	1025.5710824408463
bumblebox-01_2023-10-28_13-25-03	1	2023-10-28_13-25-03	26	4	2342.75	1681.25	2321.0	1702.5	1.0	41.58425182686349	201.18027605166014
bumblebox-01_2023-10-28_13-25-03	1	2023-10-28_13-25-03	26	10	2109.75	1819.25	2122.0	1849.5	1.0	36.41514108169842	424.5537894529841
bumblebox-01_2023-10-28_13-25-03	1	2023-10-28_13-25-03	26	11	2577.5	1144.75	2605.5	1149.5	1.0	0.5	397.14145692127846
bumblebox-01_2023-10-28_13-25-03	1	2023-10-28_13-25-03	26	12	2261.75	2038.75	2233.5	2032.0	1.0	21.037169486411425	567.0691860836342
bumblebox-01_2023-10-28_13-25-03	1	2023-10-28_13-25-03	26	15	1793.5	1423.25	1824.5	1414.5	1.0	6.18465843842649	576.496280825432
bumblebox-01_2023-10-28_13-25-03	1	2023-10-28_13-25-03	27	2	3118.5	782.25	3113.0	752.0	1.0	1.5206906325745548	1026.8690048516412
bumblebox-01_2023-10-28_13-25-03	1	2023-10-28_13-25-03	27	4	2344.5	1710.25	2326.5	1736.5	1.0	29.052753742115392	237.08427430979052
bumblebox-01_2023-10-28_13-25-03	1	2023-10-28_13-25-03	27	10	2072.0	1765.75	2061.0	1796.0	1.0	65.47757249623722	409.69449364740063
bumblebox-01_2023-10-28_13-25-03	1	2023-10-28_13-25-03	27	11	2578.0	1145.0	2606.5	1150.0	1.0	0.5590169943749475	394.7732933279555
bumblebox-01_2023-10-28_13-25-03	1	2023-10-28_13-25-03	27	12	2251.0	2021.75	2218.5	2026.5	1.0	20.11373908551068	558.711981368755
bumblebox-01_2023-10-28_13-25-03	1	2023-10-28_13-25-03	27	15	1791.5	1416.75	1821.5	1406.5	1.0	6.800735254367722	570.5916474371141
bumblebox-01_2023-10-28_13-25-03	1	2023-10-28_13-25-03	28	2	3118.25	782.5	3112.5	752.0	1.0	0.3535533905932738	1047.7427166758175
bumblebox-01_2023-10-28_13-25-03	1	2023-10-28_13-25-03	28	4	2324.75	1728.0	2299.5	1748.5	1.0	26.55418987655244	247.87599456291753
bumblebox-01_2023-10-28_13-25-03	1	2023-10-28_13-25-03	28	10	1989.75	1788.5	1988.5	1811.0	1.0	85.33829738165626	464.0616970625301
bumblebox-01_2023-10-28_13-25-03	1	2023-10-28_13-25-03	28	11	2577.75	1144.25	2605.5	1149.5	1.0	0.7905694150420949	413.60481885557823
bumblebox-01_2023-10-28_13-25-03	1	2023-10-28_13-25-03	28	12	2211.5	2024.0	2182.0	2032.0	1.0	39.56403038114292	557.8358557980015
bumblebox-01_2023-10-28_13-25-03	1	2023-10-28_13-25-03	28	15	1798.75	1415.25	1829.5	1406.5	1.0	7.403546447480424	541.97373507753
bumblebox-01_2023-10-28_13-25-03	1	2023-10-28_13-25-03	29	2	3119.25	781.5	3113.5	751.5	1.0	1.4142135623730951	952.9603362679895
bumblebox-01_2023-10-28_13-25-03	1	2023-10-28_13-25-03	29	4	2356.75	1737.25	2331.5	1756.0	1.0	33.310096067108546	321.7873366060262
bumblebox-01_2023-10-28_13-25-03	1	2023-10-28_13-25-03	29	11	2578.0	1144.75	2606.5	1150.0	1.0	0.5590169943749475	321.62035461083605
bumblebox-01_2023-10-28_13-25-03	1	2023-10-28_13-25-03	29	12	2207.75	2023.75	2182.0	2040.5	1.0	3.758324094593227	637.14263709157
bumblebox-01_2023-10-28_13-25-03	1	2023-10-28_13-25-03	29	15	1798.5	1414.0	1829.5	1405.5	1.0	1.2747548783981961	613.5818323581625
bumblebox-01_2023-10-28_13-25-03	1	2023-10-28_13-25-03	30	2	3118.5	781.75	3112.0	751.5	1.0	0.7905694150420949	946.0237338460385
bumblebox-01_2023-10-28_13-25-03	1	2023-10-28_13-25-03	30	4	2345.75	1729.0	2314.5	1740.5	1.0	13.75	317.24167443764384
bumblebox-01_2023-10-28_13-25-03	1	2023-10-28_13-25-03	30	11	2578.25	1145.0	2606.5	1150.5	1.0	0.3535533905932738	317.50422044439034
bumblebox-01_2023-10-28_13-25-03	1	2023-10-28_13-25-03	30	12	2261.5	2037.0	2233.0	2052.5	1.0	55.35905526650541	636.4956735909523
bumblebox-01_2023-10-28_13-25-03	1	2023-10-28_13-25-03	30	15	1800.75	1411.25	1832.0	1402.5	1.0	3.553167600887974	620.2735223270455
bumblebox-01_2023-10-28_13-25-03	1	2023-10-28_13-25-03	31	2	3118.75	781.25	3112.0	751.0	1.0	0.5590169943749475	1050.3620688574222
bumblebox-01_2023-10-28_13-25-03	1	2023-10-28_13-25-03	31	4	2289.5	1664.75	2264.5	1685.0	1.0	85.39394006602576	193.94537640216583
bumblebox-01_2023-10-28_13-25-03	1	2023-10-28_13-25-03	31	10	1983.5	1828.0	1991.5	1860.0	3.0	39.99140532664487	494.69933699953333
bumblebox-01_2023-10-28_13-25-03	1	2023-10-28_13-25-03	31	11	2578.0	1144.75	2606.0	1150.0	1.0	0.3535533905932738	412.9750000840782
bumblebox-01_2023-10-28_13-25-03	1	2023-10-28_13-25-03	31	12	2215.5	2023.75	2185.5	2033.5	1.0	47.87026739010343	560.4885300888067
bumblebox-01_2023-10-28_13-25-03	1	2023-10-28_13-25-03	31	15	1796.0	1408.25	1827.0	1399.0	1.0	5.618051263561058	538.377942553164
bumblebox-01_2023-10-28_13-25-03	1	2023-10-28_13-25-03	32	2	3119.25	782.0	3113.0	751.5	1.0	0.9013878188659973	1056.4690642326239
bumblebox-01_2023-10-28_13-25-03	1	2023-10-28_13-25-03	32	4	2316.25	1742.5	2286.0	1752.5	1.0	82.22301989102566	249.0980570255194
bumblebox-01_2023-10-28_13-25-03	1	2023-10-28_13-25-03	32	10	1997.25	1860.0	2009.5	1890.0	1.0	34.829046785693116	500.52743882217766
bumblebox-01_2023-10-28_13-25-03	1	2023-10-28_13-25-03	32	11	2578.0	1144.25	2606.5	1149.5	1.0	0.5	423.8953147266696
bumblebox-01_2023-10-28_13-25-03	1	2023-10-28_13-25-03	32	12	2226.0	2027.25	2195.5	2035.0	1.0	11.067971810589327	544.677569314075
bumblebox-01_2023-10-28_13-25-03	1	2023-10-28_13-25-03	32	15	1798.25	1410.75	1829.5	1401.5	1.0	3.3634060117684275	547.3553921788128
bumblebox-01_2023-10-28_13-25-03	1	2023-10-28_13-25-03	33	2	3120.0	778.75	3115.0	748.5	1.0	3.3354160160315836	1059.3359694547128
bumblebox-01_2023-10-28_13-25-03	1	2023-10-28_13-25-03	33	4	2311.25	1771.75	2281.5	1784.5	1.0	29.67427336936829	273.80404400572473
bumblebox-01_2023-10-28_13-25-03	1	2023-10-28_13-25-03	33	10	1992.5	1858.75	2001.5	1890.5	1.0	4.911720676097125	502.3374408840025
bumblebox-01_2023-10-28_13-25-03	1	2023-10-28_13-25-03	33	11	2578.0	1144.25	2606.5	1149.5	1.0	0.0	425.71737046295044
bumblebox-01_2023-10-28_13-25-03	1	2023-10-28_13-25-03	33	12	2263.75	2032.0	2238.0	2020.5	1.0	38.047667471213	538.1072619350366
bumblebox-01_2023-10-28_13-25-03	1	2023-10-28_13-25-03	33	15	1798.75	1414.0	1830.0	1406.0	1.0	3.2882366094914763	552.0187273519098
bumblebox-01_2023-10-28_13-25-03	1	2023-10-28_13-25-03	34	2	3126.0	784.0	3128.5	754.0	1.0	7.9726093595509875	1045.9459774994223
bumblebox-01_2023-10-28_13-25-03	1	2023-10-28_13-25-03	34	4	2401.5	1746.5	2376.0	1760.5	1.0	93.71566037754843	257.6102278906815
bumblebox-01_2023-10-28_13-25-03	1	2023-10-28_13-25-03	34	10	2004.5	1893.5	2016.0	1924.0	1.0	36.763602924631854	533.5784348908375
bumblebox-01_2023-10-28_13-25-03	1	2023-10-28_13-25-03	34	11	2578.25	1144.5	2606.5	1150.0	1.0	0.3535533905932738	412.71349062905875
bumblebox-01_2023-10-28_13-25-03	1	2023-10-28_13-25-03	34	12	2233.75	1971.0	2220.0	1944.5	1.0	67.97793759742936	493.79420512384394
bumblebox-01_2023-10-28_13-25-03	1	2023-10-28_13-25-03	34	15	1797.0	1417.25	1828.5	1409.0	1.0	3.69120576505835	564.9069874889929
bumblebox-01_2023-10-28_13-25-03	1	2023-10-28_13-25-03	35	2	3146.75	788.25	3150.5	760.0	1.0	21.180769579975134	1042.2470000090082
bumblebox-01_2023-10-28_13-25-03	1	2023-10-28_13-25-03	35	4	2392.75	1631.25	2363.0	1620.0	1.0	115.58168107446785	157.52849169100946
bumblebox-01_2023-10-28_13-25-03	1	2023-10-28_13-25-03	35	10	2016.0	1922.75	2029.0	1952.5	1.0	31.4294845646568	565.9731816624452
bumblebox-01_2023-10-28_13-25-03	1	2023-10-28_13-25-03	35	11	2577.75	1144.0	2606.0	1149.5	1.0	0.7071067811865476	395.19617579261956
bumblebox-01_2023-10-28_13-25-03	1	2023-10-28_13-25-03	35	12	2258.25	1946.75	2244.0	1919.5	1.0	34.47190885344181	482.1067229992869
bumblebox-01_2023-10-28_13-25-03	1	2023-10-28_13-25-03	35	15	1792.25	1425.25	1823.5	1419.0	1.0	9.303897032964198	573.9897072489871
bumblebox-01_2023-10-28_13-25-03	1	2023-10-28_13-25-03	36	2	3151.75	802.25	3157.5	773.0	1.0	14.866068747318506	1053.3926423835405
bumblebox-01_2023-10-28_13-25-03	1	2023-10-28_13-25-03	36	4	2262.75	1583.0	2230.0	1587.5	1.0	138.66528945630193	134.96549198879615
bumblebox-01_2023-10-28_13-25-03	1	2023-10-28_13-25-03	36	10	2020.75	1931.25	2036.5	1960.0	1.0	9.737171047075224	559.0245006805258
bumblebox-01_2023-10-28_13-25-03	1	2023-10-28_13-25-03	36	11	2578.0	1144.5	2606.5	1149.5	1.0	0.5590169943749475	405.2061418106975
bumblebox-01_2023-10-28_13-25-03	1	2023-10-28_13-25-03	36	12	2218.75	1938.5	2208.5	1911.5	1.0	40.35235433032378	482.6596202581876
bumblebox-01_2023-10-28_13-25-03	1	2023-10-28_13-25-03	36	15	1793.75	1424.75	1824.5	1415.5	1.0	1.5811388300841898	545.8133234245732
bumblebox-01_2023-10-28_13-25-03	1	2023-10-28_13-25-03	37	2	3150.5	796.75	3153.5	767.0	1.0	5.640257086339239	1040.322092217384
bumblebox-01_2023-10-28_13-25-03	1	2023-10-28_13-25-03	37	4	2305.75	1588.5	2272.5	1588.0	1.0	43.35031718453742	134.51956693689183
bumblebox-01_2023-10-28_13-25-03	1	2023-10-28_13-25-03	37	10	2013.25	1929.0	2028.0	1958.0	1.0	7.830229881682913	576.2842301233733
bumblebox-01_2023-10-28_13-25-03	1	2023-10-28_13-25-03	37	11	2577.25	1144.75	2605.5	1149.5	1.0	0.7905694150420949	389.71083475087283
bumblebox-01_2023-10-28_13-25-03	1	2023-10-28_13-25-03	37	12	2253.5	1885.0	2269.0	1857.0	1.0	63.79508209885775	434.3482106047585
bumblebox-01_2023-10-28_13-25-03	1	2023-10-28_13-25-03	37	15	1801.75	1425.5	1833.0	1417.0	1.0	8.035079339994098	549.7687518907888
bumblebox-01_2023-10-28_13-25-03	1	2023-10-28_13-25-03	38	2	3147.0	789.75	3145.0	759.5	1.0	7.826237921249264	1016.0148260414861
bumblebox-01_2023-10-28_13-25-03	1	2023-10-28_13-25-03	38	4	2351.5	1557.25	2330.5	1532.5	1.0	55.40419659195502	106.70833333333326
bumblebox-01_2023-10-28_13-25-03	1	2023-10-28_13-25-03	38	10	2025.0	1940.5	2042.0	1968.5	1.0	16.441183047457383	601.2159394949352
bumblebox-01_2023-10-28_13-25-03	1	2023-10-28_13-25-03	38	11	2578.0	1144.5	2606.5	1150.0	1.0	0.7905694150420949	368.3594565585512
bumblebox-01_2023-10-28_13-25-03	1	2023-10-28_13-25-03	38	12	2358.75	1861.5	2385.5	1860.0	1.0	107.84160838934108	408.0435812950757
bumblebox-01_2023-10-28_13-25-03	1	2023-10-28_13-25-03	38	15	1808.5	1430.0	1839.5	1422.0	1.0	8.112490369793976	570.1268697136143
bumblebox-01_2023-10-28_13-25-03	1	2023-10-28_13-25-03	39	2	3139.5	784.5	3135.5	753.5	1.0	9.154916711800277	1013.8348299895797
bumblebox-01_2023-10-28_13-25-03	1	2023-10-28_13-25-03	39	4	2384.5	1555.25	2383.5	1527.0	1.0	33.06055050963308	93.00537618869137
bumblebox-01_2023-10-28_13-25-03	1	2023-10-28_13-25-03	39	10	2027.75	1940.0	2045.0	1967.5	1.0	2.7950849718747373	596.8501696405891
bumblebox-01_2023-10-28_13-25-03	1	2023-10-28_13-25-03	39	11	2578.0	1144.75	2606.5	1150.0	1.0	0.25	371.2983975187612
bumblebox-01_2023-10-28_13-25-03	1	2023-10-28_13-25-03	39	12	2385.75	1931.0	2408.5	1933.5	1.0	74.56037821792484	468.75006666666195
bumblebox-01_2023-10-28_13-25-03	1	2023-10-28_13-25-03	39	15	1797.5	1418.0	1827.5	1407.5	1.0	16.278820596099706	589.6626683960924
bumblebox-01_2023-10-28_13-25-03	1	2023-10-28_13-25-03	40	2	3127.5	757.0	3120.0	727.5	1.0	30.004166377354995	1081.2947044387215
bumblebox-01_2023-10-28_13-25-03	1	2023-10-28_13-25-03	40	8	1545.25	1225.0	1534.5	1255.0	18.0		729.1285097159182
bumblebox-01_2023-10-28_13-25-03	1	2023-10-28_13-25-03	40	10	2040.75	1942.25	2057.0	1970.0	1.0	13.193274801958761	587.6465493933313
bumblebox-01_2023-10-28_13-25-03	1	2023-10-28_13-25-03	40	11	2577.25	1144.5	2605.5	1150.0	1.0	0.7905694150420949	408.559777772958
bumblebox-01_2023-10-28_13-25-03	1	2023-10-28_13-25-03	40	12	2430.75	1873.75	2450.0	1875.0	1.0	72.81869608829864	510.4154438760862
bumblebox-01_2023-10-28_13-25-03	1	2023-10-28_13-25-03	40	15	1804.5	1426.25	1835.5	1417.5	1.0	10.819542504191201	450.9319843545022
bumblebox-01_2023-10-28_13-25-03	1	2023-10-28_13-25-03	41	2	3128.0	764.25	3121.0	733.5	1.0	7.267220926874317	1120.559623535472
bumblebox-01_2023-10-28_13-25-03	1	2023-10-28_13-25-03	41	7	1697.25	1073.0	1667.5	1085.0			541.269996567031
bumblebox-01_2023-10-28_13-25-03	1	2023-10-28_13-25-03	41	8	1517.75	1257.5	1513.5	1289.0	1.0	42.573465914816005	655.0144452371933
bumblebox-01_2023-10-28_13-25-03	1	2023-10-28_13-25-03	41	10	2013.0	1902.0	2027.0	1930.0	1.0	48.88890467171463	581.6509019022265
bumblebox-01_2023-10-28_13-25-03	1	2023-10-28_13-25-03	41	11	2576.0	1144.5	2604.5	1150.0	1.0	1.25	453.49344802098193
bumblebox-01_2023-10-28_13-25-03	1	2023-10-28_13-25-03	41	12	2451.0	1812.25	2463.0	1802.5	1.0	64.74806946928997	549.825113660921
bumblebox-01_2023-10-28_13-25-03	1	2023-10-28_13-25-03	41	15	1788.75	1435.0	1818.5	1424.0	1.0	18.01735274672725	390.0848285557744
bumblebox-01_2023-10-28_13-25-03	1	2023-10-28_13-25-03	42	2	3125.0	757.75	3119.5	726.5	1.0	7.158910531638177	1128.4534776744279
bumblebox-01_2023-10-28_13-25-03	1	2023-10-28_13-25-03	42	7	1704.75	1082.5	1675.0	1094.0	1.0	12.103718436910205	540.0263894251003
bumblebox-01_2023-10-28_13-25-03	1	2023-10-28_13-25-03	42	8	1512.25	1332.75	1516.5	1364.5	1.0	75.45072895605449	657.5495713446326
bumblebox-01_2023-10-28_13-25-03	1	2023-10-28_13-25-03	42	10	2029.5	1913.75	2046.5	1941.5	1.0	20.256171898954648	573.2421900195128
bumblebox-01_2023-10-28_13-25-03	1	2023-10-28_13-25-03	42	11	2564.5	1142.75	2593.0	1143.5	1.0	11.632390124131842	449.91312795258796
bumblebox-01_2023-10-28_13-25-03	1	2023-10-28_13-25-03	42	12	2460.25	1823.25	2471.5	1842.5	1.0	14.37228235180481	548.8744745162687
bumblebox-01_2023-10-28_13-25-03	1	2023-10-28_13-25-03	42	15	1789.0	1452.0	1818.5	1440.5	1.0	17.001838135919304	391.8086169891349
bumblebox-01_2023-10-28_13-25-03	1	2023-10-28_13-25-03	43	2	3116.0	758.0	3105.0	728.0	1.0	9.003471552684553	1192.9579218548854
bumblebox-01_2023-10-28_13-25-03	1	2023-10-28_13-25-03	43	6	2078.5	2112.25	2073.0	2087.5	23.0		708.3687282073093
bumblebox-01_2023-10-28_13-25-03	1	2023-10-28_13-25-03	43	7	1706.0	1083.5	1676.5	1095.0	1.0	1.6007810593582121	518.9566763109951
bumblebox-01_2023-10-28_13-25-03	1	2023-10-28_13-25-03	43	8	1507.75	1378.75	1514.5	1409.5	1.0	46.219584593546486	606.3790920837611
bumblebox-01_2023-10-28_13-25-03	1	2023-10-28_13-25-03	43	10	2035.5	1921.0	2051.0	1949.5	1.0	9.410765112359355	522.1199196153923
bumblebox-01_2023-10-28_13-25-03	1	2023-10-28_13-25-03	43	11	2556.25	1132.75	2584.0	1128.5	1.0	12.963892162464173	519.5655084799615
bumblebox-01_2023-10-28_13-25-03	1	2023-10-28_13-25-03	43	15	1795.0	1447.0	1825.0	1438.0	1.0	7.810249675906654	321.3608837460476
bumblebox-01_2023-10-28_13-25-03	1	2023-10-28_13-25-03	44	2	3104.0	760.75	3091.0	732.5	1.0	12.31107225224513	1193.9185274529048
bumblebox-01_2023-10-28_13-25-03	1	2023-10-28_13-25-03	44	6	2073.75	2108.25	2070.5	2084.5	1.0	6.209871174187111	638.3572644454769
bumblebox-01_2023-10-28_13-25-03	1	2023-10-28_13-25-03	44	7	1702.25	1084.5	1673.5	1096.0	1.0	3.881043674065006	590.9317300418996
bumblebox-01_2023-10-28_13-25-03	1	2023-10-28_13-25-03	44	8	1492.0	1394.5	1495.5	1426.5	1.0	22.273863607376246	659.4112290106323
bumblebox-01_2023-10-28_13-25-03	1	2023-10-28_13-25-03	44	10	2042.5	1933.75	2056.5	1962.5	1.0	14.545188207788856	471.3259025826106
bumblebox-01_2023-10-28_13-25-03	1	2023-10-28_13-25-03	44	11	2547.0	1136.5	2575.0	1126.5	1.0	9.981232388838565	523.7113770439902
bumblebox-01_2023-10-28_13-25-03	1	2023-10-28_13-25-03	44	12	2424.0	1943.0	2404.0	1967.0	2.0	125.11644576153847	544.8454885977422
bumblebox-01_2023-10-28_13-25-03	1	2023-10-28_13-25-03	44	15	1787.25	1431.25	1814.0	1414.5	1.0	17.553489681541958	361.88512102642807
bumblebox-01_2023-10-28_13-25-03	1	2023-10-28_13-25-03	45	2	3094.25	747.75	3080.0	720.5	1.0	16.25	1116.4905994591065
bumblebox-01_2023-10-28_13-25-03	1	2023-10-28_13-25-03	45	7	1700.75	1090.25	1672.0	1102.5	1.0	5.942432162002357	467.975213389793
bumblebox-01_2023-10-28_13-25-03	1	2023-10-28_13-25-03	45	8	1499.75	1441.25	1501.5	1473.0	1.0	47.38802591372635	638.4520736494028
bumblebox-01_2023-10-28_13-25-03	1	2023-10-28_13-25-03	45	10	2056.0	1938.0	2072.5	1966.0	1.0	14.15317985471816	645.8546569060428
bumblebox-01_2023-10-28_13-25-03	1	2023-10-28_13-25-03	45	11	2568.5	1122.0	2596.0	1116.0	1.0	25.93260495977988	479.6309218352747
bumblebox-01_2023-10-28_13-25-03	1	2023-10-28_13-25-03	45	15	1808.75	1433.5	1839.0	1423.5	1.0	21.617411963507564	341.70724606582314
bumblebox-01_2023-10-28_13-25-03	1	2023-10-28_13-25-03	46	2	3077.25	743.5	3061.5	717.0	1.0	17.523198908875056	1188.3737726964578
bumblebox-01_2023-10-28_13-25-03	1	2023-10-28_13-25-03	46	6	2087.25	2120.75	2091.0	2103.0	2.0	18.398369492974098	644.297343920346
bumblebox-01_2023-10-28_13-25-03	1	2023-10-28_13-25-03	46	7	1699.5	1090.25	1671.5	1103.0	1.0	1.25	590.3082260631411
bumblebox-01_2023-10-28_13-25-03	1	2023-10-28_13-25-03	46	8	1483.5	1453.5	1473.5	1484.0	1.0	20.35006142496872	660.7710613425897
bumblebox-01_2023-10-28_13-25-03	1	2023-10-28_13-25-03	46	10	2048.25	1906.25	2066.0	1933.0	1.0	32.682181689722	437.86092812994
bumblebox-01_2023-10-28_13-25-03	1	2023-10-28_13-25-03	46	11	2574.0	1111.25	2602.0	1103.5	1.0	12.075284675733322	565.9348641918189
bumblebox-01_2023-10-28_13-25-03	1	2023-10-28_13-25-03	46	12	2372.25	1974.25	2346.5	1992.0	2.0	60.45349452264939	545.4653448046104
bumblebox-01_2023-10-28_13-25-03	1	2023-10-28_13-25-03	46	15	1808.25	1431.75	1838.5	1421.5	1.0	1.8200274723201295	338.8331150917993
bumblebox-01_2023-10-28_13-25-03	1	2023-10-28_13-25-03	47	2	3060.0	729.0	3046.5	702.0	1.0	22.534695471649933	1188.8666367102799
bumblebox-01_2023-10-28_13-25-03	1	2023-10-28_13-25-03	47	6	2064.5	2097.0	2066.0	2075.0	1.0	32.88806774500442	625.7366947309487
bumblebox-01_2023-10-28_13-25-03	1	2023-10-28_13-25-03	47	7	1702.5	1093.25	1673.5	1106.0	1.0	4.242640687119285	576.6049383094221
bumblebox-01_2023-10-28_13-25-03	1	2023-10-28_13-25-03	47	8	1442.25	1471.0	1423.5	1495.0	1.0	44.8086208223373	692.2314157908556
bumblebox-01_2023-10-28_13-25-03	1	2023-10-28_13-25-03	47	10	2049.25	1894.75	2068.0	1921.5	1.0	11.543396380615196	428.12956772198356
bumblebox-01_2023-10-28_13-25-03	1	2023-10-28_13-25-03	47	11	2575.75	1109.75	2604.0	1103.0	1.0	2.3048861143232218	572.9517501568631
bumblebox-01_2023-10-28_13-25-03	1	2023-10-28_13-25-03	47	12	2371.25	1973.0	2345.5	1990.0	1.0	1.6007810593582121	551.2555174397917
bumblebox-01_2023-10-28_13-25-03	1	2023-10-28_13-25-03	47	15	1810.25	1433.75	1841.0	1424.5	1.0	2.8284271247461903	326.8560298630155
bumblebox-01_2023-10-28_13-25-03	1	2023-10-28_13-25-03	48	2	3054.0	721.0	3044.5	692.0	1.0	10.0	1193.966068469389
bumblebox-01_2023-10-28_13-25-03	1	2023-10-28_13-25-03	48	6	2051.25	2053.0	2061.0	2027.5	1.0	45.951740989868924	580.4612962172844
bumblebox-01_2023-10-28_13-25-03	1	2023-10-28_13-25-03	48	7	1699.0	1100.0	1669.5	1114.0	1.0	7.603453162872775	573.7927305711096
bumblebox-01_2023-10-28_13-25-03	1	2023-10-28_13-25-03	48	8	1434.25	1549.5	1425.5	1578.0	1.0	78.90659034580065	700.0981655498391
bumblebox-01_2023-10-28_13-25-03	1	2023-10-28_13-25-03	48	10	2055.25	1882.5	2073.5	1909.0	1.0	13.64047286570374	411.47425971286464
bumblebox-01_2023-10-28_13-25-03	1	2023-10-28_13-25-03	48	11	2575.25	1108.75	2603.0	1102.0	1.0	1.118033988749895	577.9112206094029
bumblebox-01_2023-10-28_13-25-03	1	2023-10-28_13-25-03	48	12	2363.25	1982.5	2336.5	2001.0	1.0	12.419742348374221	555.5227865769774
bumblebox-01_2023-10-28_13-25-03	1	2023-10-28_13-25-03	48	15	1813.25	1426.75	1843.0	1416.5	1.0	7.615773105863909	321.5480195962183
bumblebox-01_2023-10-28_13-25-03	1	2023-10-28_13-25-03	49	2	3041.75	722.75	3027.5	696.0	1.0	12.374368670764582	1198.8904522124822
bumblebox-01_2023-10-28_13-25-03	1	2023-10-28_13-25-03	49	6	2043.0	2052.0	2052.0	2026.0	1.0	8.31038506929733	568.1988847720928
bumblebox-01_2023-10-28_13-25-03	1	2023-10-28_13-25-03	49	7	1680.75	1108.5	1652.0	1123.5	1.0	20.13237442528824	580.9013504083546
bumblebox-01_2023-10-28_13-25-03	1	2023-10-28_13-25-03	49	8	1418.75	1634.5	1405.5	1661.0	1.0	86.40167822444191	715.879619004655
bumblebox-01_2023-10-28_13-25-03	1	2023-10-28_13-25-03	49	10	2030.0	1874.75	2037.5	1905.0	1.0	26.412591694114383	396.039026052042
bumblebox-01_2023-10-28_13-25-03	1	2023-10-28_13-25-03	49	11	2576.0	1108.75	2603.5	1101.0	1.0	0.75	593.979090672601
bumblebox-01_2023-10-28_13-25-03	1	2023-10-28_13-25-03	49	12	2356.5	1985.25	2330.0	2004.0	1.0	7.2886898685566255	549.8583659964173
bumblebox-01_2023-10-28_13-25-03	1	2023-10-28_13-25-03	49	15	1810.75	1425.5	1841.0	1414.5	1.0	2.7950849718747373	315.39598746060483
bumblebox-01_2023-10-28_13-25-03	1	2023-10-28_13-25-03	50	2	3050.0	715.25	3033.0	692.0	1.0	11.149551560488879	1206.8418763256125
bumblebox-01_2023-10-28_13-25-03	1	2023-10-28_13-25-03	50	6	2059.5	2048.0	2077.0	2025.5	1.0	16.977926846349646	556.2008844186829
bumblebox-01_2023-10-28_13-25-03	1	2023-10-28_13-25-03	50	7	1681.5	1161.25	1661.0	1187.0	1.0	52.75533148412585	559.7947464947532
bumblebox-01_2023-10-28_13-25-03	1	2023-10-28_13-25-03	50	8	1483.5	1659.0	1488.0	1690.5	1.0	69.2301415569837	666.6327597171662
bumblebox-01_2023-10-28_13-25-03	1	2023-10-28_13-25-03	50	10	2023.5	1868.25	2026.5	1900.5	1.0	9.192388155425117	386.90612001249735
bumblebox-01_2023-10-28_13-25-03	1	2023-10-28_13-25-03	50	11	2576.25	1109.5	2603.5	1102.0	1.0	0.7905694150420949	590.5647207996132
bumblebox-01_2023-10-28_13-25-03	1	2023-10-28_13-25-03	50	12	2351.75	1980.25	2326.5	2001.5	1.0	6.896557112066861	532.3651696233752
bumblebox-01_2023-10-28_13-25-03	1	2023-10-28_13-25-03	50	15	1813.75	1428.75	1844.0	1418.0	1.0	4.422951503238533	323.3492965480596
bumblebox-01_2023-10-28_13-25-03	1	2023-10-28_13-25-03	51	2	3038.75	721.75	3022.5	696.5	1.0	12.992786460186283	1188.8338139501911
bumblebox-01_2023-10-28_13-25-03	1	2023-10-28_13-25-03	51	4	2502.25	1673.25	2492.0	1691.0	12.0		366.1517270085694
bumblebox-01_2023-10-28_13-25-03	1	2023-10-28_13-25-03	51	6	2058.75	2049.0	2079.0	2030.0	1.0	1.25	531.1233872360883
bumblebox-01_2023-10-28_13-25-03	1	2023-10-28_13-25-03	51	7	1667.75	1216.0	1651.0	1244.5	1.0	56.450199291056535	588.1235199270287
bumblebox-01_2023-10-28_13-25-03	1	2023-10-28_13-25-03	51	8	1494.75	1716.75	1497.0	1747.0	1.0	58.83557597236556	696.8852954174998
bumblebox-01_2023-10-28_13-25-03	1	2023-10-28_13-25-03	51	10	1993.0	1868.75	1989.0	1901.5	1.0	30.504098085339287	381.36973124984667
bumblebox-01_2023-10-28_13-25-03	1	2023-10-28_13-25-03	51	11	2576.0	1109.0	2604.0	1102.0	1.0	0.5590169943749475	586.9181075492012
bumblebox-01_2023-10-28_13-25-03	1	2023-10-28_13-25-03	51	12	2351.25	1979.0	2326.5	2000.0	1.0	1.346291201783626	486.9185674812829
bumblebox-01_2023-10-28_13-25-03	1	2023-10-28_13-25-03	51	15	1809.75	1425.5	1839.5	1414.0	1.0	5.153882032022076	370.7315174417889
