## Supplementary material for "The BumbleBox: An open-source platform for quantifying behavior in bumblebee colonies": Sample BumbleBox Data Output: bumblebox-01_2023-10-28_13-35-03_averages.csv

filename	ID	average distance from center	average speed	frames tracked in video
bumblebox-01_2023-10-28_13-35-03	1	250.0	10.0	17
bumblebox-01_2023-10-28_13-35-03	2	1206.0	39.0	52
bumblebox-01_2023-10-28_13-35-03	3	565.0	52.0	15
bumblebox-01_2023-10-28_13-35-03	4	342.0	8.0	4
bumblebox-01_2023-10-28_13-35-03	6	473.0	42.0	44
bumblebox-01_2023-10-28_13-35-03	7	212.0	27.0	19
bumblebox-01_2023-10-28_13-35-03	8	208.0	73.0	19
bumblebox-01_2023-10-28_13-35-03	9	350.0	92.0	12
bumblebox-01_2023-10-28_13-35-03	10	511.0	33.0	50
bumblebox-01_2023-10-28_13-35-03	11	849.0	21.0	32
bumblebox-01_2023-10-28_13-35-03	12	603.0	24.0	52
bumblebox-01_2023-10-28_13-35-03	15	1226.0	232.0	41
