## Supplementary material for "The BumbleBox: An open-source platform for quantifying behavior in bumblebee colonies": Sample BumbleBox Data Output: bumblebox-01_2023-10-28_13-35-03_contacts.csv

	frame	ID	1	2	6	7	10	12	3	15	11	8	9	4
0	0	1		0.0	1.0	0.0	0.0	0.0
1	0	2	0.0		0.0	0.0	0.0	0.0
2	0	6	1.0	0.0		0.0	0.0	0.0
3	0	7	0.0	0.0	0.0		0.0	0.0
4	0	10	0.0	0.0	0.0	0.0		0.0
5	0	12	0.0	0.0	0.0	0.0	0.0
6	1	1		0.0	0.0	0.0	0.0	0.0
7	1	2	0.0		0.0	0.0	0.0	0.0
8	1	6	0.0	0.0		0.0	0.0	0.0
9	1	7	0.0	0.0	0.0		0.0	0.0
10	1	10	0.0	0.0	0.0	0.0		0.0
11	1	12	0.0	0.0	0.0	0.0	0.0
12	2	1		0.0	0.0	0.0	0.0	0.0	0.0
13	2	2	0.0		0.0	0.0	0.0	0.0	0.0
14	2	3	0.0	0.0	0.0	1.0	0.0	0.0
15	2	6	0.0	0.0		0.0	0.0	0.0	0.0
16	2	7	0.0	0.0	0.0		0.0	0.0	1.0
17	2	10	0.0	0.0	0.0	0.0		0.0	0.0
18	2	12	0.0	0.0	0.0	0.0	0.0		0.0
19	3	1		0.0	0.0	0.0	0.0	0.0	0.0
20	3	2	0.0		0.0	0.0	0.0	0.0	0.0
21	3	3	0.0	0.0	0.0	1.0	0.0	0.0
22	3	6	0.0	0.0		0.0	0.0	0.0	0.0
23	3	7	0.0	0.0	0.0		0.0	0.0	1.0
24	3	10	0.0	0.0	0.0	0.0		0.0	0.0
25	3	12	0.0	0.0	0.0	0.0	0.0		0.0
26	4	1		0.0	0.0	0.0	0.0	0.0
27	4	2	0.0		0.0	0.0	0.0	0.0
28	4	6	0.0	0.0		0.0	0.0	0.0
29	4	7	0.0	0.0	0.0		0.0	0.0
30	4	10	0.0	0.0	0.0	0.0		0.0
31	4	12	0.0	0.0	0.0	0.0	0.0
32	5	1		0.0		0.0	0.0	0.0
33	5	2	0.0			0.0	0.0	0.0
34	5	7	0.0	0.0			0.0	0.0
35	5	10	0.0	0.0		0.0		0.0
36	5	12	0.0	0.0		0.0	0.0
37	6	1		0.0		0.0	0.0	0.0		0.0
38	6	2	0.0			0.0	0.0	0.0		0.0
39	6	7	0.0	0.0			0.0	0.0		1.0
40	6	10	0.0	0.0		0.0		0.0		0.0
41	6	12	0.0	0.0		0.0	0.0			0.0
42	6	15	0.0	0.0		1.0	0.0	0.0
43	7	2				0.0	0.0	0.0		0.0
44	7	7		0.0			0.0	0.0		1.0
45	7	10		0.0		0.0		0.0		0.0
46	7	12		0.0		0.0	0.0			0.0
47	7	15		0.0		1.0	0.0	0.0
48	8	1		0.0		0.0	0.0	0.0		0.0	0.0
49	8	2	0.0			0.0	0.0	0.0		0.0	0.0
50	8	7	0.0	0.0			0.0	0.0		0.0	0.0
51	8	10	0.0	0.0		0.0		0.0		0.0	0.0
52	8	11	0.0	0.0		0.0	0.0	0.0		0.0
53	8	12	0.0	0.0		0.0	0.0			0.0	0.0
54	8	15	0.0	0.0		0.0	0.0	0.0			0.0
55	9	2			0.0	0.0	0.0	0.0		0.0
56	9	6		0.0		0.0	0.0	0.0		0.0
57	9	7		0.0	0.0		0.0	0.0		0.0
58	9	10		0.0	0.0	0.0		0.0		0.0
59	9	12		0.0	0.0	0.0	0.0			0.0
60	9	15		0.0	0.0	0.0	0.0	0.0
61	10	1		0.0	0.0	0.0	0.0	0.0		0.0
62	10	2	0.0		0.0	0.0	0.0	0.0		0.0
63	10	6	0.0	0.0		0.0	0.0	0.0		0.0
64	10	7	0.0	0.0	0.0		0.0	0.0		0.0
65	10	10	0.0	0.0	0.0	0.0		0.0		0.0
66	10	12	0.0	0.0	0.0	0.0	0.0			0.0
67	10	15	0.0	0.0	0.0	0.0	0.0	0.0
68	11	1		0.0		0.0	0.0	0.0		0.0
69	11	2	0.0			0.0	0.0	0.0		0.0
70	11	7	0.0	0.0			0.0	0.0		0.0
71	11	10	0.0	0.0		0.0		0.0		0.0
72	11	12	0.0	0.0		0.0	0.0			0.0
73	11	15	0.0	0.0		0.0	0.0	0.0
74	12	2			0.0	0.0	0.0	0.0		0.0
75	12	6		0.0		0.0	0.0	0.0		0.0
76	12	7		0.0	0.0		0.0	0.0		0.0
77	12	10		0.0	0.0	0.0		0.0		0.0
78	12	12		0.0	0.0	0.0	0.0			0.0
79	12	15		0.0	0.0	0.0	0.0	0.0
80	13	1		0.0		0.0	0.0	0.0		0.0
81	13	2	0.0			0.0	0.0	0.0		0.0
82	13	7	0.0	0.0			0.0	0.0		0.0
83	13	10	0.0	0.0		0.0		0.0		0.0
84	13	12	0.0	0.0		0.0	0.0			0.0
85	13	15	0.0	0.0		0.0	0.0	0.0
86	14	2			0.0	0.0	0.0	0.0		0.0
87	14	6		0.0		0.0	0.0	0.0		0.0
88	14	7		0.0	0.0		0.0	0.0		0.0
89	14	10		0.0	0.0	0.0		0.0		0.0
90	14	12		0.0	0.0	0.0	0.0			0.0
91	14	15		0.0	0.0	0.0	0.0	0.0
92	15	2			0.0	0.0	0.0	0.0		0.0
93	15	6		0.0		0.0	0.0	0.0		0.0
94	15	7		0.0	0.0		0.0	0.0		0.0
95	15	10		0.0	0.0	0.0		0.0		0.0
96	15	12		0.0	0.0	0.0	0.0			0.0
97	15	15		0.0	0.0	0.0	0.0	0.0
98	16	2			0.0	0.0	0.0	0.0		0.0
99	16	6		0.0		0.0	0.0	0.0		0.0
100	16	7		0.0	0.0		0.0	0.0		0.0
101	16	10		0.0	0.0	0.0		0.0		0.0
102	16	12		0.0	0.0	0.0	0.0			0.0
103	16	15		0.0	0.0	0.0	0.0	0.0
104	17	2			0.0	0.0	0.0	0.0
105	17	6		0.0		0.0	0.0	0.0
106	17	7		0.0	0.0		0.0	0.0
107	17	10		0.0	0.0	0.0		0.0
108	17	12		0.0	0.0	0.0	0.0
109	18	2			0.0	0.0	0.0	0.0		0.0
110	18	6		0.0		0.0	0.0	0.0		0.0
111	18	7		0.0	0.0		0.0	0.0		0.0
112	18	10		0.0	0.0	0.0		0.0		0.0
113	18	12		0.0	0.0	0.0	0.0			0.0
114	18	15		0.0	0.0	0.0	0.0	0.0
115	19	2			0.0		0.0	0.0		0.0
116	19	6		0.0			0.0	0.0		0.0
117	19	10		0.0	0.0			0.0		0.0
118	19	12		0.0	0.0		0.0			0.0
119	19	15		0.0	0.0		0.0	0.0
120	20	2			0.0			0.0		0.0
121	20	6		0.0				0.0		0.0
122	20	12		0.0	0.0					0.0
123	20	15		0.0	0.0			0.0
124	21	2			0.0		0.0	0.0		0.0	0.0	0.0
125	21	6		0.0			0.0	0.0		0.0	0.0	0.0
126	21	8		0.0	0.0		0.0	0.0		0.0	0.0
127	21	10		0.0	0.0			0.0		0.0	0.0	0.0
128	21	11		0.0	0.0		0.0	0.0		1.0		0.0
129	21	12		0.0	0.0		0.0			0.0	0.0	0.0
130	21	15		0.0	0.0		0.0	0.0			1.0	0.0
131	22	2			0.0			0.0		0.0	0.0
132	22	6		0.0				0.0		0.0	0.0
133	22	11		0.0	0.0			0.0		0.0
134	22	12		0.0	0.0					0.0	0.0
135	22	15		0.0	0.0			0.0			0.0
136	23	2			0.0		0.0	0.0		0.0	0.0	0.0	0.0
137	23	6		0.0			0.0	0.0		0.0	0.0	0.0	0.0
138	23	8		0.0	0.0		0.0	0.0		0.0	0.0		0.0
139	23	9		0.0	0.0		0.0	0.0		0.0	0.0	0.0
140	23	10		0.0	0.0			0.0		0.0	0.0	0.0	0.0
141	23	11		0.0	0.0		0.0	0.0		0.0		0.0	0.0
142	23	12		0.0	0.0		0.0			0.0	0.0	0.0	0.0
143	23	15		0.0	0.0		0.0	0.0			0.0	0.0	0.0
144	24	2			0.0		0.0	0.0		0.0	0.0	0.0	0.0
145	24	6		0.0			0.0	0.0		0.0	0.0	0.0	0.0
146	24	8		0.0	0.0		0.0	0.0		0.0	0.0		0.0
147	24	9		0.0	0.0		0.0	0.0		0.0	0.0	0.0
148	24	10		0.0	0.0			0.0		0.0	0.0	0.0	0.0
149	24	11		0.0	0.0		0.0	0.0		0.0		0.0	0.0
150	24	12		0.0	0.0		0.0			0.0	0.0	0.0	0.0
151	24	15		0.0	0.0		0.0	0.0			0.0	0.0	0.0
152	25	2			0.0		0.0	0.0		0.0	0.0	0.0	0.0
153	25	6		0.0			0.0	0.0		0.0	0.0	0.0	0.0
154	25	8		0.0	0.0		0.0	0.0		0.0	0.0		0.0
155	25	9		0.0	0.0		0.0	0.0		0.0	0.0	0.0
156	25	10		0.0	0.0			0.0		0.0	0.0	0.0	0.0
157	25	11		0.0	0.0		0.0	0.0		0.0		0.0	0.0
158	25	12		0.0	0.0		0.0			0.0	0.0	0.0	0.0
159	25	15		0.0	0.0		0.0	0.0			0.0	0.0	0.0
160	26	2			0.0		0.0	0.0		0.0	0.0	0.0	0.0
161	26	6		0.0			0.0	0.0		0.0	0.0	0.0	0.0
162	26	8		0.0	0.0		0.0	0.0		0.0	0.0		0.0
163	26	9		0.0	0.0		0.0	0.0		0.0	0.0	0.0
164	26	10		0.0	0.0			0.0		0.0	0.0	0.0	0.0
165	26	11		0.0	0.0		0.0	0.0		0.0		0.0	0.0
166	26	12		0.0	0.0		0.0			0.0	0.0	0.0	0.0
167	26	15		0.0	0.0		0.0	0.0			0.0	0.0	0.0
168	27	2			0.0		0.0	0.0	0.0	0.0	0.0	0.0	0.0
169	27	3		0.0	0.0		1.0	0.0		0.0	0.0	0.0	0.0
170	27	6		0.0			0.0	0.0	0.0	0.0	0.0	0.0	0.0
171	27	8		0.0	0.0		0.0	0.0	0.0	0.0	0.0		0.0
172	27	9		0.0	0.0		0.0	0.0	0.0	0.0	0.0	0.0
173	27	10		0.0	0.0			0.0	1.0	0.0	0.0	0.0	0.0
174	27	11		0.0	0.0		0.0	0.0	0.0	0.0		0.0	0.0
175	27	12		0.0	0.0		0.0		0.0	0.0	0.0	0.0	0.0
176	27	15		0.0	0.0		0.0	0.0	0.0		0.0	0.0	0.0
177	28	2			0.0		0.0	0.0		0.0	0.0	0.0	0.0
178	28	6		0.0			0.0	0.0		0.0	0.0	0.0	0.0
179	28	8		0.0	0.0		0.0	0.0		0.0	0.0		0.0
180	28	9		0.0	0.0		0.0	0.0		0.0	0.0	0.0
181	28	10		0.0	0.0			0.0		0.0	0.0	0.0	0.0
182	28	11		0.0	0.0		0.0	0.0		0.0		0.0	0.0
183	28	12		0.0	0.0		0.0			0.0	0.0	0.0	0.0
184	28	15		0.0	0.0		0.0	0.0			0.0	0.0	0.0
185	29	2			0.0		0.0	0.0	0.0	0.0	0.0	0.0	0.0
186	29	3		0.0	0.0		1.0	0.0		0.0	0.0	0.0	0.0
187	29	6		0.0			0.0	0.0	0.0	0.0	0.0	0.0	0.0
188	29	8		0.0	0.0		0.0	0.0	0.0	0.0	0.0		0.0
189	29	9		0.0	0.0		0.0	0.0	0.0	0.0	0.0	0.0
190	29	10		0.0	0.0			0.0	1.0	0.0	0.0	0.0	0.0
191	29	11		0.0	0.0		0.0	0.0	0.0	0.0		0.0	0.0
192	29	12		0.0	0.0		0.0		0.0	0.0	0.0	0.0	0.0
193	29	15		0.0	0.0		0.0	0.0	0.0		0.0	0.0	0.0
194	30	2			0.0		0.0	0.0		0.0	0.0	0.0	0.0
195	30	6		0.0			0.0	0.0		0.0	0.0	0.0	0.0
196	30	8		0.0	0.0		0.0	0.0		0.0	0.0		0.0
197	30	9		0.0	0.0		0.0	0.0		0.0	0.0	0.0
198	30	10		0.0	0.0			0.0		0.0	0.0	0.0	0.0
199	30	11		0.0	0.0		0.0	0.0		0.0		0.0	0.0
200	30	12		0.0	0.0		0.0			0.0	0.0	0.0	0.0
201	30	15		0.0	0.0		0.0	0.0			0.0	0.0	0.0
202	31	2					0.0	0.0			0.0	0.0	0.0
203	31	8		0.0			0.0	0.0			0.0		0.0
204	31	9		0.0			0.0	0.0			0.0	0.0
205	31	10		0.0				0.0			0.0	0.0	0.0
206	31	11		0.0			0.0	0.0				0.0	0.0
207	31	12		0.0			0.0				0.0	0.0	0.0
208	32	2			0.0		0.0	0.0	0.0		0.0		0.0
209	32	3		0.0	0.0		1.0	0.0			0.0		0.0
210	32	6		0.0			0.0	0.0	0.0		0.0		0.0
211	32	9		0.0	0.0		0.0	0.0	0.0		0.0
212	32	10		0.0	0.0			0.0	1.0		0.0		0.0
213	32	11		0.0	0.0		0.0	0.0	0.0				0.0
214	32	12		0.0	0.0		0.0		0.0		0.0		0.0
215	33	2					0.0	0.0		0.0	0.0	0.0	0.0
216	33	8		0.0			0.0	0.0		0.0	0.0		0.0
217	33	9		0.0			0.0	0.0		0.0	0.0	0.0
218	33	10		0.0				0.0		0.0	0.0	0.0	0.0
219	33	11		0.0			0.0	0.0		0.0		0.0	0.0
220	33	12		0.0			0.0			0.0	0.0	0.0	0.0
221	33	15		0.0			0.0	0.0			0.0	0.0	0.0
222	34	2			0.0		0.0	0.0		0.0	0.0	0.0	0.0
223	34	6		0.0			0.0	0.0		0.0	0.0	0.0	0.0
224	34	8		0.0	0.0		0.0	0.0		0.0	0.0		0.0
225	34	9		0.0	0.0		0.0	0.0		0.0	0.0	0.0
226	34	10		0.0	0.0			0.0		0.0	0.0	0.0	0.0
227	34	11		0.0	0.0		0.0	0.0		0.0		0.0	0.0
228	34	12		0.0	0.0		0.0			0.0	0.0	0.0	0.0
229	34	15		0.0	0.0		0.0	0.0			0.0	0.0	0.0
230	35	2			0.0		0.0	0.0	0.0	0.0	0.0	0.0
231	35	3		0.0	0.0		1.0	0.0		0.0	0.0	0.0
232	35	6		0.0			0.0	0.0	0.0	0.0	0.0	0.0
233	35	8		0.0	0.0		0.0	0.0	0.0	0.0	0.0
234	35	10		0.0	0.0			0.0	1.0	0.0	0.0	0.0
235	35	11		0.0	0.0		0.0	0.0	0.0	0.0		0.0
236	35	12		0.0	0.0		0.0		0.0	0.0	0.0	0.0
237	35	15		0.0	0.0		0.0	0.0	0.0		0.0	0.0
238	36	1		0.0	1.0		0.0	0.0		0.0	0.0
239	36	2	0.0		0.0		0.0	0.0		0.0	0.0
240	36	6	1.0	0.0			0.0	0.0		0.0	0.0
241	36	10	0.0	0.0	0.0			0.0		0.0	0.0
242	36	11	0.0	0.0	0.0		0.0	0.0		0.0
243	36	12	0.0	0.0	0.0		0.0			0.0	0.0
244	36	15	0.0	0.0	0.0		0.0	0.0			0.0
245	37	1		0.0	1.0		0.0	0.0	0.0		0.0	0.0		0.0
246	37	2	0.0		0.0		0.0	0.0	0.0		0.0	0.0		0.0
247	37	3	0.0	0.0	0.0		1.0	0.0			0.0	0.0		0.0
248	37	4	0.0	0.0	0.0		0.0	0.0	0.0		0.0	0.0
249	37	6	1.0	0.0			0.0	0.0	0.0		0.0	0.0		0.0
250	37	8	0.0	0.0	0.0		0.0	0.0	0.0		0.0			0.0
251	37	10	0.0	0.0	0.0			0.0	1.0		0.0	0.0		0.0
252	37	11	0.0	0.0	0.0		0.0	0.0	0.0			0.0		0.0
253	37	12	0.0	0.0	0.0		0.0		0.0		0.0	0.0		0.0
254	38	1		0.0	0.0		0.0	0.0	0.0		0.0			0.0
255	38	2	0.0		0.0		0.0	0.0	0.0		0.0			0.0
256	38	3	0.0	0.0	0.0		1.0	0.0			0.0			0.0
257	38	4	0.0	0.0	0.0		0.0	0.0	0.0		0.0
258	38	6	0.0	0.0			0.0	0.0	0.0		0.0			0.0
259	38	10	0.0	0.0	0.0			0.0	1.0		0.0			0.0
260	38	11	0.0	0.0	0.0		0.0	0.0	0.0					0.0
261	38	12	0.0	0.0	0.0		0.0		0.0		0.0			0.0
262	39	1		0.0	0.0		0.0	0.0	0.0	0.0	0.0			0.0
263	39	2	0.0		0.0		0.0	0.0	0.0	0.0	0.0			0.0
264	39	3	0.0	0.0	0.0		0.0	0.0		0.0	0.0			0.0
265	39	4	0.0	0.0	0.0		0.0	0.0	0.0	0.0	0.0
266	39	6	0.0	0.0			0.0	0.0	0.0	0.0	0.0			0.0
267	39	10	0.0	0.0	0.0			0.0	0.0	0.0	0.0			0.0
268	39	11	0.0	0.0	0.0		0.0	0.0	0.0	0.0				0.0
269	39	12	0.0	0.0	0.0		0.0		0.0	0.0	0.0			0.0
270	39	15	0.0	0.0	0.0		0.0	0.0	0.0		0.0			0.0
271	40	2			0.0		0.0	0.0		0.0	0.0
272	40	6		0.0			0.0	0.0		0.0	0.0
273	40	10		0.0	0.0			0.0		0.0	0.0
274	40	11		0.0	0.0		0.0	0.0		0.0
275	40	12		0.0	0.0		0.0			0.0	0.0
276	40	15		0.0	0.0		0.0	0.0			0.0
277	41	1		0.0	0.0		0.0	0.0		0.0	0.0			0.0
278	41	2	0.0		0.0		0.0	0.0		0.0	0.0			0.0
279	41	4	0.0	0.0	0.0		0.0	0.0		0.0	0.0
280	41	6	0.0	0.0			0.0	0.0		0.0	0.0			0.0
281	41	10	0.0	0.0	0.0			0.0		0.0	0.0			0.0
282	41	11	0.0	0.0	0.0		0.0	0.0		0.0				0.0
283	41	12	0.0	0.0	0.0		0.0			0.0	0.0			0.0
284	41	15	0.0	0.0	0.0		0.0	0.0			0.0			0.0
285	42	2			0.0		0.0	0.0	0.0	0.0	0.0
286	42	3		0.0	0.0		0.0	0.0		0.0	0.0
287	42	6		0.0			0.0	0.0	0.0	0.0	0.0
288	42	10		0.0	0.0			0.0	0.0	0.0	0.0
289	42	11		0.0	0.0		0.0	0.0	0.0	0.0
290	42	12		0.0	0.0		0.0		0.0	0.0	0.0
291	42	15		0.0	0.0		0.0	0.0	0.0		0.0
292	43	2			0.0		0.0	0.0		0.0	0.0
293	43	6		0.0			0.0	0.0		0.0	0.0
294	43	10		0.0	0.0			0.0		0.0	0.0
295	43	11		0.0	0.0		0.0	0.0		0.0
296	43	12		0.0	0.0		0.0			0.0	0.0
297	43	15		0.0	0.0		0.0	0.0			0.0
298	44	1		0.0	0.0		0.0	0.0		0.0	0.0	0.0
299	44	2	0.0		0.0		0.0	0.0		0.0	0.0	0.0
300	44	6	0.0	0.0			0.0	0.0		0.0	0.0	0.0
301	44	8	0.0	0.0	0.0		0.0	0.0		0.0	0.0
302	44	10	0.0	0.0	0.0			0.0		0.0	0.0	0.0
303	44	11	0.0	0.0	0.0		0.0	0.0		0.0		0.0
304	44	12	0.0	0.0	0.0		0.0			0.0	0.0	0.0
305	44	15	0.0	0.0	0.0		0.0	0.0			0.0	0.0
306	45	2			0.0		0.0	0.0	0.0	0.0	0.0	0.0
307	45	3		0.0	0.0		0.0	0.0		0.0	0.0	0.0
308	45	6		0.0			0.0	0.0	0.0	0.0	0.0	0.0
309	45	8		0.0	0.0		0.0	0.0	0.0	0.0	0.0
310	45	10		0.0	0.0			0.0	0.0	0.0	0.0	0.0
311	45	11		0.0	0.0		0.0	0.0	0.0	0.0		0.0
312	45	12		0.0	0.0		0.0		0.0	0.0	0.0	0.0
313	45	15		0.0	0.0		0.0	0.0	0.0		0.0	0.0
314	46	2			0.0		0.0	0.0	0.0	0.0	0.0	0.0
315	46	3		0.0	0.0		0.0	0.0		0.0	0.0	0.0
316	46	6		0.0			0.0	0.0	0.0	0.0	0.0	0.0
317	46	8		0.0	0.0		0.0	0.0	0.0	0.0	0.0
318	46	10		0.0	0.0			0.0	0.0	0.0	0.0	0.0
319	46	11		0.0	0.0		0.0	0.0	0.0	0.0		0.0
320	46	12		0.0	0.0		0.0		0.0	0.0	0.0	0.0
321	46	15		0.0	0.0		0.0	0.0	0.0		0.0	0.0
322	47	2			0.0		0.0	0.0		0.0	0.0	0.0
323	47	6		0.0			0.0	0.0		0.0	0.0	0.0
324	47	8		0.0	0.0		0.0	0.0		0.0	0.0
325	47	10		0.0	0.0			0.0		0.0	0.0	0.0
326	47	11		0.0	0.0		0.0	0.0		0.0		0.0
327	47	12		0.0	0.0		0.0			0.0	0.0	0.0
328	47	15		0.0	0.0		0.0	0.0			0.0	0.0
329	48	2			0.0		0.0	0.0	0.0	0.0	0.0	0.0
330	48	3		0.0	0.0		0.0	0.0		0.0	0.0	0.0
331	48	6		0.0			0.0	0.0	0.0	0.0	0.0	0.0
332	48	8		0.0	0.0		0.0	0.0	0.0	0.0	0.0
333	48	10		0.0	0.0			0.0	0.0	0.0	0.0	0.0
334	48	11		0.0	0.0		0.0	0.0	0.0	0.0		0.0
335	48	12		0.0	0.0		0.0		0.0	0.0	0.0	0.0
336	48	15		0.0	0.0		0.0	0.0	0.0		0.0	0.0
337	49	2			0.0		0.0	0.0	0.0	0.0	0.0
338	49	3		0.0	0.0		0.0	0.0		0.0	0.0
339	49	6		0.0			0.0	0.0	0.0	0.0	0.0
340	49	10		0.0	0.0			0.0	0.0	0.0	0.0
341	49	11		0.0	0.0		0.0	0.0	0.0	0.0
342	49	12		0.0	0.0		0.0		0.0	0.0	0.0
343	49	15		0.0	0.0		0.0	0.0	0.0		0.0
344	50	2			0.0		0.0	0.0		0.0	0.0
345	50	6		0.0			0.0	0.0		0.0	0.0
346	50	10		0.0	0.0			0.0		0.0	0.0
347	50	11		0.0	0.0		0.0	0.0		0.0
348	50	12		0.0	0.0		0.0			0.0	0.0
349	50	15		0.0	0.0		0.0	0.0			0.0
350	51	2			0.0		0.0	0.0	0.0	0.0	0.0
351	51	3		0.0	0.0		0.0	0.0		0.0	0.0
352	51	6		0.0			0.0	0.0	0.0	0.0	0.0
353	51	10		0.0	0.0			0.0	0.0	0.0	0.0
354	51	11		0.0	0.0		0.0	0.0	0.0	0.0
355	51	12		0.0	0.0		0.0		0.0	0.0	0.0
356	51	15		0.0	0.0		0.0	0.0	0.0		0.0
