## Supplementary material for "The BumbleBox: An open-source platform for quantifying behavior in bumblebee colonies": Sample BumbleBox Data Output: bumblebox-01_2023-10-28_13-40-03_averages.csv

filename	ID	average distance from center	average speed	frames tracked in video
bumblebox-01_2023-10-28_13-40-03	0	227.0	8.0	6
bumblebox-01_2023-10-28_13-40-03	1	859.0	11.0	52
bumblebox-01_2023-10-28_13-40-03	2	1018.0	3.0	52
bumblebox-01_2023-10-28_13-40-03	6	235.0	16.0	29
bumblebox-01_2023-10-28_13-40-03	7	313.0	67.0	22
bumblebox-01_2023-10-28_13-40-03	8	633.0	4.0	47
bumblebox-01_2023-10-28_13-40-03	9	529.0	11.0	44
bumblebox-01_2023-10-28_13-40-03	10	824.0	29.0	9
bumblebox-01_2023-10-28_13-40-03	11	883.0	29.0	13
bumblebox-01_2023-10-28_13-40-03	12	146.0	13.0	52
bumblebox-01_2023-10-28_13-40-03	15	524.0	25.0	45
