## Supplementary material for "The BumbleBox: An open-source platform for quantifying behavior in bumblebee colonies": Sample BumbleBox Data Output: bumblebox-01_2023-10-28_13-40-03_contacts.csv

	frame	ID	0	1	2	6	8	10	12	15	11	9	7
0	0	0		0.0	0.0	0.0	0.0	0.0	1.0	0.0
1	0	1	0.0		0.0	0.0	0.0	0.0	0.0	0.0
2	0	2	0.0	0.0		0.0	0.0	0.0	0.0	0.0
3	0	6	0.0	0.0	0.0		0.0	0.0	0.0	0.0
4	0	8	0.0	0.0	0.0	0.0		0.0	0.0	0.0
5	0	10	0.0	0.0	0.0	0.0	0.0		0.0	0.0
6	0	12	1.0	0.0	0.0	0.0	0.0	0.0		0.0
7	0	15	0.0	0.0	0.0	0.0	0.0	0.0	0.0
8	1	0		0.0	0.0	0.0	0.0		1.0	0.0
9	1	1	0.0		0.0	0.0	0.0		0.0	0.0
10	1	2	0.0	0.0		0.0	0.0		0.0	0.0
11	1	6	0.0	0.0	0.0		0.0		0.0	0.0
12	1	8	0.0	0.0	0.0	0.0			0.0	0.0
13	1	12	1.0	0.0	0.0	0.0	0.0			0.0
14	1	15	0.0	0.0	0.0	0.0	0.0		0.0
15	2	0		0.0	0.0	0.0	0.0		1.0	0.0
16	2	1	0.0		0.0	0.0	0.0		0.0	0.0
17	2	2	0.0	0.0		0.0	0.0		0.0	0.0
18	2	6	0.0	0.0	0.0		0.0		0.0	0.0
19	2	8	0.0	0.0	0.0	0.0			0.0	0.0
20	2	12	1.0	0.0	0.0	0.0	0.0			0.0
21	2	15	0.0	0.0	0.0	0.0	0.0		0.0
22	3	0		0.0	0.0	0.0	0.0		1.0	0.0
23	3	1	0.0		0.0	0.0	0.0		0.0	0.0
24	3	2	0.0	0.0		0.0	0.0		0.0	0.0
25	3	6	0.0	0.0	0.0		0.0		0.0	0.0
26	3	8	0.0	0.0	0.0	0.0			0.0	0.0
27	3	12	1.0	0.0	0.0	0.0	0.0			0.0
28	3	15	0.0	0.0	0.0	0.0	0.0		0.0
29	4	0		0.0	0.0	0.0	0.0		1.0	0.0
30	4	1	0.0		0.0	0.0	0.0		0.0	0.0
31	4	2	0.0	0.0		0.0	0.0		0.0	0.0
32	4	6	0.0	0.0	0.0		0.0		0.0	0.0
33	4	8	0.0	0.0	0.0	0.0			0.0	0.0
34	4	12	1.0	0.0	0.0	0.0	0.0			0.0
35	4	15	0.0	0.0	0.0	0.0	0.0		0.0
36	5	0		0.0	0.0	0.0	0.0		1.0	0.0
37	5	1	0.0		0.0	0.0	0.0		0.0	0.0
38	5	2	0.0	0.0		0.0	0.0		0.0	0.0
39	5	6	0.0	0.0	0.0		0.0		0.0	0.0
40	5	8	0.0	0.0	0.0	0.0			0.0	0.0
41	5	12	1.0	0.0	0.0	0.0	0.0			0.0
42	5	15	0.0	0.0	0.0	0.0	0.0		0.0
43	6	1			0.0	0.0	0.0	0.0	0.0	0.0
44	6	2		0.0		0.0	0.0	0.0	0.0	0.0
45	6	6		0.0	0.0		0.0	0.0	0.0	0.0
46	6	8		0.0	0.0	0.0		0.0	0.0	0.0
47	6	10		0.0	0.0	0.0	0.0		0.0	0.0
48	6	12		0.0	0.0	0.0	0.0	0.0		0.0
49	6	15		0.0	0.0	0.0	0.0	0.0	0.0
50	7	1			0.0	0.0	0.0	0.0	0.0	0.0	0.0
51	7	2		0.0		0.0	0.0	0.0	0.0	0.0	0.0
52	7	6		0.0	0.0		0.0	0.0	0.0	0.0	0.0
53	7	8		0.0	0.0	0.0		0.0	0.0	0.0	0.0
54	7	10		0.0	0.0	0.0	0.0		0.0	0.0	0.0
55	7	11		0.0	0.0	0.0	0.0	0.0	0.0	0.0
56	7	12		0.0	0.0	0.0	0.0	0.0		0.0	0.0
57	7	15		0.0	0.0	0.0	0.0	0.0	0.0		0.0
58	8	1			0.0	0.0	0.0	0.0	0.0	0.0	0.0	0.0
59	8	2		0.0		0.0	0.0	0.0	0.0	0.0	0.0	0.0
60	8	6		0.0	0.0		0.0	0.0	0.0	0.0	0.0	0.0
61	8	8		0.0	0.0	0.0		1.0	0.0	0.0	0.0	0.0
62	8	9		0.0	0.0	0.0	0.0	0.0	0.0	0.0	0.0
63	8	10		0.0	0.0	0.0	1.0		0.0	0.0	0.0	0.0
64	8	11		0.0	0.0	0.0	0.0	0.0	0.0	0.0		0.0
65	8	12		0.0	0.0	0.0	0.0	0.0		0.0	0.0	0.0
66	8	15		0.0	0.0	0.0	0.0	0.0	0.0		0.0	0.0
67	9	1			0.0	0.0	0.0		0.0	0.0	0.0	0.0
68	9	2		0.0		0.0	0.0		0.0	0.0	0.0	0.0
69	9	6		0.0	0.0		0.0		0.0	0.0	0.0	0.0
70	9	8		0.0	0.0	0.0			0.0	0.0	0.0	0.0
71	9	9		0.0	0.0	0.0	0.0		0.0	0.0	0.0
72	9	11		0.0	0.0	0.0	0.0		0.0	0.0		0.0
73	9	12		0.0	0.0	0.0	0.0			0.0	0.0	0.0
74	9	15		0.0	0.0	0.0	0.0		0.0		0.0	0.0
75	10	1			0.0	0.0	0.0		0.0	0.0	0.0	0.0
76	10	2		0.0		0.0	0.0		0.0	0.0	0.0	0.0
77	10	6		0.0	0.0		0.0		0.0	0.0	0.0	0.0
78	10	8		0.0	0.0	0.0			0.0	0.0	0.0	0.0
79	10	9		0.0	0.0	0.0	0.0		0.0	0.0	0.0
80	10	11		0.0	0.0	0.0	0.0		0.0	0.0		0.0
81	10	12		0.0	0.0	0.0	0.0			0.0	0.0	0.0
82	10	15		0.0	0.0	0.0	0.0		0.0		0.0	0.0
83	11	1			0.0	0.0	0.0	0.0	0.0	0.0	0.0	0.0
84	11	2		0.0		0.0	0.0	0.0	0.0	0.0	0.0	0.0
85	11	6		0.0	0.0		0.0	0.0	0.0	0.0	0.0	0.0
86	11	8		0.0	0.0	0.0		0.0	0.0	0.0	0.0	0.0
87	11	9		0.0	0.0	0.0	0.0	0.0	0.0	0.0	0.0
88	11	10		0.0	0.0	0.0	0.0		0.0	0.0	0.0	0.0
89	11	11		0.0	0.0	0.0	0.0	0.0	0.0	0.0		0.0
90	11	12		0.0	0.0	0.0	0.0	0.0		0.0	0.0	0.0
91	11	15		0.0	0.0	0.0	0.0	0.0	0.0		0.0	0.0
92	12	1			0.0	0.0	0.0	0.0	0.0	0.0		0.0
93	12	2		0.0		0.0	0.0	0.0	0.0	0.0		0.0
94	12	6		0.0	0.0		0.0	0.0	0.0	0.0		0.0
95	12	8		0.0	0.0	0.0		0.0	0.0	0.0		0.0
96	12	9		0.0	0.0	0.0	0.0	0.0	0.0	0.0
97	12	10		0.0	0.0	0.0	0.0		0.0	0.0		0.0
98	12	12		0.0	0.0	0.0	0.0	0.0		0.0		0.0
99	12	15		0.0	0.0	0.0	0.0	0.0	0.0			0.0
100	13	1			0.0	0.0		0.0	0.0			0.0
101	13	2		0.0		0.0		0.0	0.0			0.0
102	13	6		0.0	0.0			0.0	0.0			0.0
103	13	9		0.0	0.0	0.0		0.0	0.0
104	13	10		0.0	0.0	0.0			0.0			0.0
105	13	12		0.0	0.0	0.0		0.0				0.0
106	14	1			0.0	0.0			0.0			0.0
107	14	2		0.0		0.0			0.0			0.0
108	14	6		0.0	0.0				0.0			0.0
109	14	9		0.0	0.0	0.0			0.0
110	14	12		0.0	0.0	0.0						0.0
111	15	1			0.0	0.0	0.0		0.0	0.0		0.0
112	15	2		0.0		0.0	0.0		0.0	0.0		0.0
113	15	6		0.0	0.0		0.0		0.0	0.0		0.0
114	15	8		0.0	0.0	0.0			0.0	0.0		0.0
115	15	9		0.0	0.0	0.0	0.0		0.0	0.0
116	15	12		0.0	0.0	0.0	0.0			0.0		0.0
117	15	15		0.0	0.0	0.0	0.0		0.0			0.0
118	16	1			0.0	0.0	0.0		0.0			0.0
119	16	2		0.0		0.0	0.0		0.0			0.0
120	16	6		0.0	0.0		0.0		0.0			0.0
121	16	8		0.0	0.0	0.0			0.0			0.0
122	16	9		0.0	0.0	0.0	0.0		0.0
123	16	12		0.0	0.0	0.0	0.0					0.0
124	17	1			0.0	0.0	0.0	0.0	0.0			0.0
125	17	2		0.0		0.0	0.0	0.0	0.0			0.0
126	17	6		0.0	0.0		0.0	0.0	0.0			0.0
127	17	8		0.0	0.0	0.0		0.0	0.0			0.0
128	17	9		0.0	0.0	0.0	0.0	0.0	0.0
129	17	10		0.0	0.0	0.0	0.0		0.0			0.0
130	17	12		0.0	0.0	0.0	0.0	0.0				0.0
131	18	1			0.0	0.0	0.0	0.0	0.0	0.0		0.0
132	18	2		0.0		0.0	0.0	0.0	0.0	0.0		0.0
133	18	6		0.0	0.0		0.0	0.0	0.0	0.0		0.0
134	18	8		0.0	0.0	0.0		0.0	0.0	0.0		0.0
135	18	9		0.0	0.0	0.0	0.0	0.0	0.0	0.0
136	18	10		0.0	0.0	0.0	0.0		0.0	0.0		0.0
137	18	12		0.0	0.0	0.0	0.0	0.0		0.0		0.0
138	18	15		0.0	0.0	0.0	0.0	0.0	0.0			0.0
139	19	1			0.0	0.0	0.0		0.0			0.0
140	19	2		0.0		0.0	0.0		0.0			0.0
141	19	6		0.0	0.0		0.0		0.0			0.0
142	19	8		0.0	0.0	0.0			0.0			0.0
143	19	9		0.0	0.0	0.0	0.0		0.0
144	19	12		0.0	0.0	0.0	0.0					0.0
145	20	1			0.0	0.0	0.0		0.0	0.0		0.0
146	20	2		0.0		0.0	0.0		0.0	0.0		0.0
147	20	6		0.0	0.0		0.0		0.0	0.0		0.0
148	20	8		0.0	0.0	0.0			0.0	0.0		0.0
149	20	9		0.0	0.0	0.0	0.0		0.0	0.0
150	20	12		0.0	0.0	0.0	0.0			0.0		0.0
151	20	15		0.0	0.0	0.0	0.0		0.0			0.0
152	21	1			0.0	0.0	0.0		0.0	0.0		0.0
153	21	2		0.0		0.0	0.0		0.0	0.0		0.0
154	21	6		0.0	0.0		0.0		0.0	0.0		0.0
155	21	8		0.0	0.0	0.0			0.0	0.0		0.0
156	21	9		0.0	0.0	0.0	0.0		0.0	0.0
157	21	12		0.0	0.0	0.0	0.0			0.0		0.0
158	21	15		0.0	0.0	0.0	0.0		0.0			0.0
159	22	1			0.0	0.0	0.0		0.0	0.0		0.0
160	22	2		0.0		0.0	0.0		0.0	0.0		0.0
161	22	6		0.0	0.0		0.0		0.0	0.0		0.0
162	22	8		0.0	0.0	0.0			0.0	0.0		0.0
163	22	9		0.0	0.0	0.0	0.0		0.0	0.0
164	22	12		0.0	0.0	0.0	0.0			0.0		0.0
165	22	15		0.0	0.0	0.0	0.0		0.0			0.0
166	23	1			0.0	0.0	0.0		0.0	0.0		0.0	0.0
167	23	2		0.0		0.0	0.0		0.0	0.0		0.0	0.0
168	23	6		0.0	0.0		0.0		0.0	0.0		0.0	0.0
169	23	7		0.0	0.0	0.0	0.0		0.0	0.0		0.0
170	23	8		0.0	0.0	0.0			0.0	0.0		0.0	0.0
171	23	9		0.0	0.0	0.0	0.0		0.0	0.0			0.0
172	23	12		0.0	0.0	0.0	0.0			0.0		0.0	0.0
173	23	15		0.0	0.0	0.0	0.0		0.0			0.0	0.0
174	24	1			0.0	0.0	0.0		0.0	0.0		0.0
175	24	2		0.0		0.0	0.0		0.0	0.0		0.0
176	24	6		0.0	0.0		0.0		0.0	0.0		0.0
177	24	8		0.0	0.0	0.0			0.0	0.0		0.0
178	24	9		0.0	0.0	0.0	0.0		0.0	0.0
179	24	12		0.0	0.0	0.0	0.0			0.0		0.0
180	24	15		0.0	0.0	0.0	0.0		0.0			0.0
181	25	1			0.0		0.0		0.0	0.0		0.0
182	25	2		0.0			0.0		0.0	0.0		0.0
183	25	8		0.0	0.0				0.0	0.0		0.0
184	25	9		0.0	0.0		0.0		0.0	0.0
185	25	12		0.0	0.0		0.0			0.0		0.0
186	25	15		0.0	0.0		0.0		0.0			0.0
187	26	1			0.0		0.0		0.0	0.0		0.0	0.0
188	26	2		0.0			0.0		0.0	0.0		0.0	0.0
189	26	7		0.0	0.0		0.0		0.0	0.0		0.0
190	26	8		0.0	0.0				0.0	0.0		0.0	0.0
191	26	9		0.0	0.0		0.0		0.0	0.0			0.0
192	26	12		0.0	0.0		0.0			0.0		0.0	0.0
193	26	15		0.0	0.0		0.0		0.0			0.0	0.0
194	27	1			0.0		0.0		0.0	0.0		0.0
195	27	2		0.0			0.0		0.0	0.0		0.0
196	27	8		0.0	0.0				0.0	0.0		0.0
197	27	9		0.0	0.0		0.0		0.0	0.0
198	27	12		0.0	0.0		0.0			0.0		0.0
199	27	15		0.0	0.0		0.0		0.0			0.0
200	28	1			0.0		0.0		0.0	0.0		0.0	0.0
201	28	2		0.0			0.0		0.0	0.0		0.0	0.0
202	28	7		0.0	0.0		0.0		0.0	0.0		0.0
203	28	8		0.0	0.0				0.0	0.0		0.0	0.0
204	28	9		0.0	0.0		0.0		0.0	0.0			0.0
205	28	12		0.0	0.0		0.0			0.0		0.0	0.0
206	28	15		0.0	0.0		0.0		0.0			0.0	0.0
207	29	1			0.0		0.0		0.0	0.0		0.0	0.0
208	29	2		0.0			0.0		0.0	0.0		0.0	0.0
209	29	7		0.0	0.0		0.0		0.0	0.0		0.0
210	29	8		0.0	0.0				0.0	0.0		0.0	0.0
211	29	9		0.0	0.0		0.0		0.0	0.0			0.0
212	29	12		0.0	0.0		0.0			0.0		0.0	0.0
213	29	15		0.0	0.0		0.0		0.0			0.0	0.0
214	30	1			0.0	0.0	0.0		0.0	0.0		0.0	0.0
215	30	2		0.0		0.0	0.0		0.0	0.0		0.0	0.0
216	30	6		0.0	0.0		0.0		1.0	0.0		0.0	0.0
217	30	7		0.0	0.0	0.0	0.0		0.0	0.0		0.0
218	30	8		0.0	0.0	0.0			0.0	0.0		0.0	0.0
219	30	9		0.0	0.0	0.0	0.0		0.0	0.0			0.0
220	30	12		0.0	0.0	1.0	0.0			0.0		0.0	0.0
221	30	15		0.0	0.0	0.0	0.0		0.0			0.0	0.0
222	31	1			0.0	0.0	0.0		0.0	0.0		0.0	0.0
223	31	2		0.0		0.0	0.0		0.0	0.0		0.0	0.0
224	31	6		0.0	0.0		0.0		1.0	0.0		0.0	0.0
225	31	7		0.0	0.0	0.0	0.0		0.0	0.0		0.0
226	31	8		0.0	0.0	0.0			0.0	0.0		0.0	0.0
227	31	9		0.0	0.0	0.0	0.0		0.0	0.0			0.0
228	31	12		0.0	0.0	1.0	0.0			0.0		0.0	0.0
229	31	15		0.0	0.0	0.0	0.0		0.0			0.0	0.0
230	32	1			0.0		0.0		0.0	0.0		0.0	0.0
231	32	2		0.0			0.0		0.0	0.0		0.0	0.0
232	32	7		0.0	0.0		0.0		0.0	0.0		0.0
233	32	8		0.0	0.0				0.0	0.0		0.0	0.0
234	32	9		0.0	0.0		0.0		0.0	0.0			0.0
235	32	12		0.0	0.0		0.0			0.0		0.0	0.0
236	32	15		0.0	0.0		0.0		0.0			0.0	0.0
237	33	1			0.0		0.0		0.0	0.0		0.0	0.0
238	33	2		0.0			0.0		0.0	0.0		0.0	0.0
239	33	7		0.0	0.0		0.0		0.0	0.0		0.0
240	33	8		0.0	0.0				0.0	0.0		0.0	0.0
241	33	9		0.0	0.0		0.0		0.0	0.0			0.0
242	33	12		0.0	0.0		0.0			0.0		0.0	0.0
243	33	15		0.0	0.0		0.0		0.0			0.0	0.0
244	34	1			0.0	0.0	0.0		0.0	0.0		0.0	0.0
245	34	2		0.0		0.0	0.0		0.0	0.0		0.0	0.0
246	34	6		0.0	0.0		0.0		1.0	0.0		0.0	0.0
247	34	7		0.0	0.0	0.0	0.0		0.0	0.0		0.0
248	34	8		0.0	0.0	0.0			0.0	0.0		0.0	0.0
249	34	9		0.0	0.0	0.0	0.0		0.0	0.0			0.0
250	34	12		0.0	0.0	1.0	0.0			0.0		0.0	0.0
251	34	15		0.0	0.0	0.0	0.0		0.0			0.0	0.0
252	35	1			0.0		0.0		0.0	0.0		0.0	0.0
253	35	2		0.0			0.0		0.0	0.0		0.0	0.0
254	35	7		0.0	0.0		0.0		0.0	0.0		0.0
255	35	8		0.0	0.0				0.0	0.0		0.0	0.0
256	35	9		0.0	0.0		0.0		0.0	0.0			0.0
257	35	12		0.0	0.0		0.0			0.0		0.0	0.0
258	35	15		0.0	0.0		0.0		0.0			0.0	0.0
259	36	1			0.0		0.0		0.0	0.0		0.0	0.0
260	36	2		0.0			0.0		0.0	0.0		0.0	0.0
261	36	7		0.0	0.0		0.0		0.0	0.0		0.0
262	36	8		0.0	0.0				0.0	0.0		0.0	0.0
263	36	9		0.0	0.0		0.0		0.0	0.0			0.0
264	36	12		0.0	0.0		0.0			0.0		0.0	0.0
265	36	15		0.0	0.0		0.0		0.0			0.0	0.0
266	37	1			0.0		0.0		0.0	0.0		0.0	0.0
267	37	2		0.0			0.0		0.0	0.0		0.0	0.0
268	37	7		0.0	0.0		0.0		0.0	0.0		0.0
269	37	8		0.0	0.0				0.0	0.0		0.0	0.0
270	37	9		0.0	0.0		0.0		0.0	0.0			0.0
271	37	12		0.0	0.0		0.0			0.0		0.0	0.0
272	37	15		0.0	0.0		0.0		0.0			0.0	0.0
273	38	1			0.0		0.0		0.0	0.0		0.0	0.0
274	38	2		0.0			0.0		0.0	0.0		0.0	0.0
275	38	7		0.0	0.0		0.0		0.0	0.0		0.0
276	38	8		0.0	0.0				0.0	0.0		0.0	0.0
277	38	9		0.0	0.0		0.0		0.0	0.0			0.0
278	38	12		0.0	0.0		0.0			0.0		0.0	0.0
279	38	15		0.0	0.0		0.0		0.0			0.0	0.0
280	39	1			0.0		0.0		0.0	0.0		0.0	0.0
281	39	2		0.0			0.0		0.0	0.0		0.0	0.0
282	39	7		0.0	0.0		0.0		0.0	0.0		0.0
283	39	8		0.0	0.0				0.0	0.0		0.0	0.0
284	39	9		0.0	0.0		0.0		0.0	0.0			0.0
285	39	12		0.0	0.0		0.0			0.0		0.0	0.0
286	39	15		0.0	0.0		0.0		0.0			0.0	0.0
287	40	1			0.0		0.0		0.0			0.0
288	40	2		0.0			0.0		0.0			0.0
289	40	8		0.0	0.0				0.0			0.0
290	40	9		0.0	0.0		0.0		0.0
291	40	12		0.0	0.0		0.0					0.0
292	41	1			0.0		0.0		0.0	0.0		0.0	0.0
293	41	2		0.0			0.0		0.0	0.0		0.0	0.0
294	41	7		0.0	0.0		0.0		0.0	0.0		0.0
295	41	8		0.0	0.0				0.0	0.0		0.0	0.0
296	41	9		0.0	0.0		0.0		0.0	0.0			0.0
297	41	12		0.0	0.0		0.0			0.0		0.0	0.0
298	41	15		0.0	0.0		0.0		0.0			0.0	0.0
299	42	1			0.0		0.0		0.0	0.0	0.0	0.0
300	42	2		0.0			0.0		0.0	0.0	0.0	0.0
301	42	8		0.0	0.0				0.0	0.0	0.0	0.0
302	42	9		0.0	0.0		0.0		0.0	0.0	0.0
303	42	11		0.0	0.0		0.0		0.0	0.0		0.0
304	42	12		0.0	0.0		0.0			0.0	0.0	0.0
305	42	15		0.0	0.0		0.0		0.0		0.0	0.0
306	43	1			0.0		0.0		0.0	0.0	0.0	0.0	0.0
307	43	2		0.0			0.0		0.0	0.0	0.0	0.0	0.0
308	43	7		0.0	0.0		0.0		0.0	0.0	0.0	0.0
309	43	8		0.0	0.0				0.0	0.0	0.0	0.0	0.0
310	43	9		0.0	0.0		0.0		0.0	0.0	0.0		0.0
311	43	11		0.0	0.0		0.0		0.0	0.0		0.0	0.0
312	43	12		0.0	0.0		0.0			0.0	0.0	0.0	0.0
313	43	15		0.0	0.0		0.0		0.0		0.0	0.0	0.0
314	44	1			0.0		0.0		0.0	0.0	0.0	0.0	0.0
315	44	2		0.0			0.0		0.0	0.0	0.0	0.0	0.0
316	44	7		0.0	0.0		0.0		0.0	0.0	0.0	0.0
317	44	8		0.0	0.0				0.0	0.0	0.0	0.0	0.0
318	44	9		0.0	0.0		0.0		0.0	0.0	0.0		0.0
319	44	11		0.0	0.0		0.0		0.0	0.0		0.0	0.0
320	44	12		0.0	0.0		0.0			0.0	0.0	0.0	0.0
321	44	15		0.0	0.0		0.0		0.0		0.0	0.0	0.0
322	45	1			0.0		0.0		0.0		0.0	0.0	0.0
323	45	2		0.0			0.0		0.0		0.0	0.0	0.0
324	45	7		0.0	0.0		0.0		0.0		0.0	0.0
325	45	8		0.0	0.0				0.0		0.0	0.0	0.0
326	45	9		0.0	0.0		0.0		0.0		0.0		0.0
327	45	11		0.0	0.0		0.0		0.0			0.0	0.0
328	45	12		0.0	0.0		0.0				0.0	0.0	0.0
329	46	1			0.0				0.0	0.0	0.0	0.0	0.0
330	46	2		0.0					0.0	0.0	0.0	0.0	0.0
331	46	7		0.0	0.0				0.0	0.0	0.0	0.0
332	46	9		0.0	0.0				0.0	0.0	0.0		0.0
333	46	11		0.0	0.0				0.0	0.0		0.0	0.0
334	46	12		0.0	0.0					0.0	0.0	0.0	0.0
335	46	15		0.0	0.0				0.0		0.0	0.0	0.0
336	47	1			0.0				0.0	0.0	0.0	0.0	0.0
337	47	2		0.0					0.0	0.0	0.0	0.0	0.0
338	47	7		0.0	0.0				0.0	0.0	0.0	0.0
339	47	9		0.0	0.0				0.0	0.0	0.0		0.0
340	47	11		0.0	0.0				0.0	0.0		0.0	0.0
341	47	12		0.0	0.0					0.0	0.0	0.0	0.0
342	47	15		0.0	0.0				0.0		0.0	0.0	0.0
343	48	1			0.0				0.0	0.0	0.0	0.0
344	48	2		0.0					0.0	0.0	0.0	0.0
345	48	9		0.0	0.0				0.0	0.0	0.0
346	48	11		0.0	0.0				0.0	0.0		0.0
347	48	12		0.0	0.0					0.0	0.0	0.0
348	48	15		0.0	0.0				0.0		0.0	0.0
349	49	1			0.0		0.0		0.0	0.0	0.0	0.0	0.0
350	49	2		0.0			0.0		0.0	0.0	0.0	0.0	0.0
351	49	7		0.0	0.0		0.0		0.0	0.0	0.0	0.0
352	49	8		0.0	0.0				0.0	0.0	0.0	0.0	0.0
353	49	9		0.0	0.0		0.0		0.0	0.0	0.0		0.0
354	49	11		0.0	0.0		0.0		0.0	0.0		0.0	0.0
355	49	12		0.0	0.0		0.0			0.0	0.0	0.0	0.0
356	49	15		0.0	0.0		0.0		0.0		0.0	0.0	0.0
357	50	1			0.0		0.0		0.0	0.0		0.0	0.0
358	50	2		0.0			0.0		0.0	0.0		0.0	0.0
359	50	7		0.0	0.0		0.0		0.0	0.0		0.0
360	50	8		0.0	0.0				0.0	0.0		0.0	0.0
361	50	9		0.0	0.0		0.0		0.0	0.0			0.0
362	50	12		0.0	0.0		0.0			0.0		0.0	0.0
363	50	15		0.0	0.0		0.0		0.0			0.0	0.0
364	51	1			0.0	0.0	0.0		0.0	0.0		0.0
365	51	2		0.0		0.0	0.0		0.0	0.0		0.0
366	51	6		0.0	0.0		0.0		0.0	0.0		0.0
367	51	8		0.0	0.0	0.0			0.0	0.0		0.0
368	51	9		0.0	0.0	0.0	0.0		0.0	0.0
369	51	12		0.0	0.0	0.0	0.0			0.0		0.0
370	51	15		0.0	0.0	0.0	0.0		0.0			0.0
