## Supplementary material for "The BumbleBox: An open-source platform for quantifying behavior in bumblebee colonies": Sample BumbleBox Data Output: bumblebox-01_2023-10-28_13-45-03_pairwise_distance.csv

	frame	ID	1	2	9	10	11	12	15	6	7	0	5
0	0	1		197.00015862937775	1017.0542020954439	569.0563460677686	720.6332284872798	526.948408290603	1536.1828097593072
1	0	2	197.00015862937775		999.7348711033341	761.8071032092048	860.8933223692701	689.6847558848898	1574.8069127674034
2	0	9	1017.0542020954439	999.7348711033341		1137.207379944397	1682.002675384317	887.0784209978282	654.2229169021825
3	0	10	569.0563460677686	761.8071032092048	1137.207379944397		692.5237360553066	251.03187048659777	1428.8444631939476
4	0	11	720.6332284872798	860.8933223692701	1682.002675384317	692.5237360553066		891.3061342771068	2089.189585700637
5	0	12	526.948408290603	689.6847558848898	887.0784209978282	251.03187048659777	891.3061342771068		1200.3093351299071
6	0	15	1536.1828097593072	1574.8069127674034	654.2229169021825	1428.8444631939476	2089.189585700637	1200.3093351299071
7	1	1		235.03404008781365	1023.6670601323459	533.1323123765807	743.9466546735727	546.8256692036321	1535.712578902706
8	1	2	235.03404008781365		1013.4689191090174	764.1263393575698	917.7500340506667	749.0646250491342	1592.1242492343365
9	1	9	1023.6670601323459	1013.4689191090174		1123.4843401222822	1697.4681513948944	912.6281074457437	655.086349270079
10	1	10	533.1323123765807	764.1263393575698	1123.4843401222822		671.8461970570348	221.8008678973101	1420.5388282268107
11	1	11	743.9466546735727	917.7500340506667	1697.4681513948944	671.8461970570348		880.1805567609409	2081.3676393179558
12	1	12	546.8256692036321	749.0646250491342	912.6281074457437	221.8008678973101	880.1805567609409		1203.126058441093
13	1	15	1535.712578902706	1592.1242492343365	655.086349270079	1420.5388282268107	2081.3676393179558	1203.126058441093
14	2	1		241.15062720217006	1037.3027523341486	514.3730407010072	804.772056237044	646.2001431445215	1545.4204120562147
15	2	2	241.15062720217006		1059.3361718548083	752.5583033891793	983.6998081223763	840.5676653309953	1633.7974553169067
16	2	9	1037.3027523341486	1059.3361718548083		1078.8767886093387	1727.0304173638633	785.3535032073137	654.6558256060966
17	2	10	514.3730407010072	752.5583033891793	1078.8767886093387		692.3050718433312	338.0088756231114	1378.2010466546599
18	2	11	804.772056237044	983.6998081223763	1727.0304173638633	692.3050718433312		1030.2493933509497	2070.380233797647
19	2	12	646.2001431445215	840.5676653309953	785.3535032073137	338.0088756231114	1030.2493933509497		1040.6911765744917
20	2	15	1545.4204120562147	1633.7974553169067	654.6558256060966	1378.2010466546599	2070.380233797647	1040.6911765744917
21	3	1		273.21157094823053	1043.1529729622594	528.0237328946494	868.2217818622152	689.4915699267106	1545.8036744683977	413.411417355641
22	3	2	273.21157094823053		1115.5100010757412	801.2306939951814	1060.755391218918	908.4203666254957	1687.0881904927198	532.2655000091589
23	3	6	413.411417355641	532.2655000091589	1442.2477682423364	616.308820722209	545.3962435697555	980.1107718008204	1894.0960904874917
24	3	9	1043.1529729622594	1115.5100010757412		1096.1621971679192	1754.598262423624	663.9646074904897	649.9143212762741	1442.2477682423364
25	3	10	528.0237328946494	801.2306939951814	1096.1621971679192		681.351322740332	467.78848051229306	1385.43370916836	616.308820722209
26	3	11	868.2217818622152	1060.755391218918	1754.598262423624	681.351322740332		1149.0143874208015	2061.9158718289164	545.3962435697555
27	3	12	689.4915699267106	908.4203666254957	663.9646074904897	467.78848051229306	1149.0143874208015		928.5080101970042	980.1107718008204
28	3	15	1545.8036744683977	1687.0881904927198	649.9143212762741	1385.43370916836	2061.9158718289164	928.5080101970042		1894.0960904874917
29	4	1		302.347585569986	1049.2975030943321	460.2783125457901	849.9058771416985	708.8174130197424	1554.3259190079796	467.27166883944506
30	4	2	302.347585569986		1159.5381893236633	761.0907058294695	1052.185374589478	965.5449562293824	1735.928893993069	572.6266235515076
31	4	6	467.27166883944506	572.6266235515076	1501.444658487285	589.2983645828317	510.62002751556855	1045.3738864635943	1950.776672251337
32	4	9	1049.2975030943321	1159.5381893236633		1097.5521058245936	1732.3923487478235	660.1201595164323	653.7955051084399	1501.444658487285
33	4	10	460.2783125457901	761.0907058294695	1097.5521058245936		638.9594079438849	505.1574012127309	1421.1894006429966	589.2983645828317
34	4	11	849.9058771416985	1052.185374589478	1732.3923487478235	638.9594079438849		1135.2546520494861	2038.2070705647157	510.62002751556855
35	4	12	708.8174130197424	965.5449562293824	660.1201595164323	505.1574012127309	1135.2546520494861		917.6945638391894	1045.3738864635943
36	4	15	1554.3259190079796	1735.928893993069	653.7955051084399	1421.1894006429966	2038.2070705647157	917.6945638391894		1950.776672251337
37	5	1		360.1522247605865	1052.3281926281363	403.65339401521203	824.316572986374	696.6825855438042	1555.0865731527617	597.5074267320867
38	5	2	360.1522247605865		1197.6593839652407	758.8875493114906	1090.2076923687523	1013.9414430823903	1781.2845435247002	709.2792115944186
39	5	6	597.5074267320867	709.2792115944186	1632.576185052324	627.2167189257633	505.305662446009	1135.309319084451	2068.093355001171
40	5	9	1052.3281926281363	1197.6593839652407		1113.5000280646607	1669.451949742789	688.8259939926774	654.1296698667627	1632.576185052324
41	5	10	403.65339401521203	758.8875493114906	1113.5000280646607		559.2639135506599	519.0210135437678	1460.7359660458833	627.2167189257633
42	5	11	824.316572986374	1090.2076923687523	1669.451949742789	559.2639135506599		1030.9500775983288	1954.656635447771	505.305662446009
43	5	12	696.6825855438042	1013.9414430823903	688.8259939926774	519.0210135437678	1030.9500775983288		941.9398202645432	1135.309319084451
44	5	15	1555.0865731527617	1781.2845435247002	654.1296698667627	1460.7359660458833	1954.656635447771	941.9398202645432		2068.093355001171
45	6	1		409.8131433958652	1054.7309194766217	425.03293989995643	868.0030601904581	729.909626255196	1559.9111553226358	635.9002476804046
46	6	2	409.8131433958652		1223.0004599345007	828.1134055792118	1203.9367196825588	1094.637497073803	1816.4281227177694	747.2210599949656
47	6	6	635.9002476804046	747.2210599949656	1680.6097293839518	680.5575838972042	663.5588236923687	1213.7490731201403	2127.94867478048
48	6	9	1054.7309194766217	1223.0004599345007		1138.1290842870153	1647.9163358617452	705.801051996949	654.5364772111635	1680.6097293839518
49	6	10	425.03293989995643	828.1134055792118	1138.1290842870153		528.8126440432377	548.3320732001731	1480.7259410505376	680.5575838972042
50	6	11	868.0030601904581	1203.9367196825588	1647.9163358617452	528.8126440432377		987.6999164726096	1899.827163191431	663.5588236923687
51	6	12	729.909626255196	1094.637497073803	705.801051996949	548.3320732001731	987.6999164726096		934.1098035027788	1213.7490731201403
52	6	15	1559.9111553226358	1816.4281227177694	654.5364772111635	1480.7259410505376	1899.827163191431	934.1098035027788		2127.94867478048
53	7	1		438.5214504445592	1053.732532476814	389.5934579789553	950.6974413555556	736.3562317248358	1560.1050645709731	663.2345456171595
54	7	2	438.5214504445592		1234.9328169985604	793.6801150337584	1330.434726884412	1130.3098303120255	1833.5850471139865	825.8959528899509
55	7	6	663.2345456171595	825.8959528899509	1694.9992072269533	521.9868293357601	718.6216407122736	1199.2655304393602	2125.2278113181183
56	7	9	1053.732532476814	1234.9328169985604		1238.327627286091	1664.1921839138652	723.4682093914009	654.4116154989916	1694.9992072269533
57	7	10	389.5934579789553	793.6801150337584	1238.327627286091		561.9210909905411	678.5943652138589	1612.5614716965056	521.9868293357601
58	7	11	950.6974413555556	1330.434726884412	1664.1921839138652	561.9210909905411		969.8263375470889	1876.4425284297945	718.6216407122736
59	7	12	736.3562317248358	1130.3098303120255	723.4682093914009	678.5943652138589	969.8263375470889		942.8006483345247	1199.2655304393602
60	7	15	1560.1050645709731	1833.5850471139865	654.4116154989916	1612.5614716965056	1876.4425284297945	942.8006483345247		2125.2278113181183
61	8	1		473.04465962528315	1048.0585026609917	379.30281438449674	1005.1150431667014	670.1063348454483	1558.7535284643304	726.3584686640612
62	8	2	473.04465962528315		1234.9121932348064	817.2858282143402	1441.4111141516844	1081.125917735765	1843.461231623817	994.8364815385492
63	8	6	726.3584686640612	994.8364815385492	1707.5898951446159	478.15400238835184	675.7511561218375	1131.871293478194	2096.1143366954007
64	8	9	1048.0585026609917	1234.9121932348064		1237.8303599443666	1636.458103649464	682.9356668091073	655.9609839769436	1707.5898951446159
65	8	10	379.30281438449674	817.2858282143402	1237.8303599443666		628.826784575848	658.3108118510587	1622.4712054455697	478.15400238835184
66	8	11	1005.1150431667014	1441.4111141516844	1636.458103649464	628.826784575848		954.6707547631278	1812.1152867574403	675.7511561218375
67	8	12	670.1063348454483	1081.125917735765	682.9356668091073	658.3108118510587	954.6707547631278		964.5295809357016	1131.871293478194
68	8	15	1558.7535284643304	1843.461231623817	655.9609839769436	1622.4712054455697	1812.1152867574403	964.5295809357016		2096.1143366954007
69	9	1		475.7127547165411	1051.3128102520202	378.0244701074257	1112.5647453069867	661.8623818438392	1566.5471785107527	757.0281533734396
70	9	2	475.7127547165411		1263.8280144070236	819.703071239824	1554.025920794116	1083.7757205713735	1872.6542159459125	1115.8056506399312
71	9	6	757.0281533734396	1115.8056506399312	1619.360985080226	418.4825265169383	541.5263728573152	985.0139910173865	1940.1292643790516
72	9	9	1051.3128102520202	1263.8280144070236		1218.3089201840394	1666.032806549739	676.3342831026681	656.920134034572	1619.360985080226
73	9	10	378.0244701074257	819.703071239824	1218.3089201840394		738.3526003881885	630.9695416579156	1605.1455736162998	418.4825265169383
74	9	11	1112.5647453069867	1554.025920794116	1666.032806549739	738.3526003881885		991.5615210363903	1797.2090863335852	541.5263728573152
75	9	12	661.8623818438392	1083.7757205713735	676.3342831026681	630.9695416579156	991.5615210363903		974.1802964544089	985.0139910173865
76	9	15	1566.5471785107527	1872.6542159459125	656.920134034572	1605.1455736162998	1797.2090863335852	974.1802964544089		1940.1292643790516
77	10	2			1288.7766486090597	823.014580672785	1565.4267988315519	1107.7513823056147	1891.129358346488	1116.4953257851105
78	10	6		1116.4953257851105	1401.602319668457	303.3344894666612	448.99276163430517	736.6624481402591	1678.6079239953563
79	10	9		1288.7766486090597		1218.677664520032	1663.712659235362	686.8082883891253	652.5473162920831	1401.602319668457
80	10	10		823.014580672785	1218.677664520032		747.1988105584751	628.0976237815265	1600.4206478298136	303.3344894666612
81	10	11		1565.4267988315519	1663.712659235362	747.1988105584751		978.8328828252553	1785.008490876164	448.99276163430517
82	10	12		1107.7513823056147	686.8082883891253	628.0976237815265	978.8328828252553		972.5778246495239	736.6624481402591
83	10	15		1891.129358346488	652.5473162920831	1600.4206478298136	1785.008490876164	972.5778246495239		1678.6079239953563
84	11	1		488.40160216772426	1056.288608761829	402.9416831254865	1168.071728319798	679.1557258832469	1568.1557639469365	669.3064040482506
85	11	2	488.40160216772426		1309.4797631120537	851.1616327114375	1609.5632365645035	1134.2771376519938	1910.8995591082228	1112.104564553172
86	11	6	669.3064040482506	1112.104564553172	1365.0533185557258	266.99356265648055	500.4360598518056	679.2671142488792	1641.2628712366584
87	11	9	1056.288608761829	1309.4797631120537		1219.7248152759703	1700.3307950219569	711.6920858067764	652.2063515483424	1365.0533185557258
88	11	10	402.9416831254865	851.1616327114375	1219.7248152759703		767.1682100426216	609.0784021782417	1592.9364394099346	266.99356265648055
89	11	11	1168.071728319798	1609.5632365645035	1700.3307950219569	767.1682100426216		990.5335998844259	1811.9649037715935	500.4360598518056
90	11	12	679.1557258832469	1134.2771376519938	711.6920858067764	609.0784021782417	990.5335998844259		984.6953843702122	679.2671142488792
91	11	15	1568.1557639469365	1910.8995591082228	652.2063515483424	1592.9364394099346	1811.9649037715935	984.6953843702122		1641.2628712366584
92	12	1		504.02442897145374	1055.0000296208527	347.40052533063334	1244.7554980798438	722.0167934335045	1569.5765750673013	658.2249805347712
93	12	2	504.02442897145374		1340.4463109352796	804.5932202050922	1686.8841468814626	1189.2519182242256	1942.6534688410077	1116.569858987784
94	12	6	658.2249805347712	1116.569858987784	1325.2433974557277	315.2966856787429	586.9000127790082	704.0966730499442	1600.3184839274961
95	12	9	1055.0000296208527	1340.4463109352796		1193.28121685544	1766.1127689080333	653.1807272876321	654.0352150305058	1325.2433974557277
96	12	10	347.40052533063334	804.5932202050922	1193.28121685544		899.2055521403323	670.719855826559	1589.6538145143427	315.2966856787429
97	12	11	1244.7554980798438	1686.8841468814626	1766.1127689080333	899.2055521403323		1113.3312624731238	1861.9333030482053	586.9000127790082
98	12	12	722.0167934335045	1189.2519182242256	653.1807272876321	670.719855826559	1113.3312624731238		921.1327944438847	704.0966730499442
99	12	15	1569.5765750673013	1942.6534688410077	654.0352150305058	1589.6538145143427	1861.9333030482053	921.1327944438847		1600.3184839274961
100	13	1		500.0328114234105	1057.6986810996789	365.8039092191334	1263.8302150605516	753.359517428432	1573.651208177975	627.5796762164945
101	13	2	500.0328114234105		1349.9085385684468	821.0368825454798	1695.5575041855702	1219.2252663064362	1950.7963918615392	1121.5732532919997
102	13	6	627.5796762164945	1121.5732532919997	1097.2284402074165	336.7955611346444	733.6181312508572	479.631955253192	1357.4058438801567
103	13	9	1057.6986810996789	1349.9085385684468		1189.4679482861234	1786.1404095143248	645.9205156209238	653.8181130865066	1097.2284402074165
104	13	10	365.8039092191334	821.0368825454798	1189.4679482861234		898.305662066092	683.7008209004872	1579.1859057755044	336.7955611346444
105	13	11	1263.8302150605516	1695.5575041855702	1786.1404095143248	898.305662066092		1140.3028106603965	1881.8815883312107	733.6181312508572
106	13	12	753.359517428432	1219.2252663064362	645.9205156209238	683.7008209004872	1140.3028106603965		897.9393423277544	479.631955253192
107	13	15	1573.651208177975	1950.7963918615392	653.8181130865066	1579.1859057755044	1881.8815883312107	897.9393423277544		1357.4058438801567
108	14	1		487.9939164579821	1057.5632664290113	357.3930784164685	1342.9412217219337	798.8201455897316	1574.196243325463
109	14	2	487.9939164579821		1346.1614409126419	797.9293515092673	1758.6402595471309	1253.2270594349613	1945.723837033406
110	14	9	1057.5632664290113	1346.1614409126419		1189.3719456082692	1854.4263432393318	634.6812684332192	654.686661693974
111	14	10	357.3930784164685	797.9293515092673	1189.3719456082692		985.9711266056426	731.2332476713569	1583.2485591340358
112	14	11	1342.9412217219337	1758.6402595471309	1854.4263432393318	985.9711266056426		1221.5	1932.3131377962527
113	14	12	798.8201455897316	1253.2270594349613	634.6812684332192	731.2332476713569	1221.5		857.7453366238723
114	14	15	1574.196243325463	1945.723837033406	654.686661693974	1583.2485591340358	1932.3131377962527	857.7453366238723
115	15	1		483.0437350799615	1055.0430382216641	402.2747817102136	1352.042644482784	805.6296062707726	1573.108467334659
116	15	2	483.0437350799615		1351.6235838797722	841.6164506472054	1748.1585490166503	1259.385887049716	1949.939101613176
117	15	9	1055.0430382216641	1351.6235838797722		1181.4625734656177	1883.5660991852662	630.1516682513821	655.4926105609429
118	15	10	402.2747817102136	841.6164506472054	1181.4625734656177		951.224112656949	708.9792398230007	1556.3682886772012
119	15	11	1352.042644482784	1748.1585490166503	1883.5660991852662	951.224112656949		1257.1523873421233	1970.6509235529259
120	15	12	805.6296062707726	1259.385887049716	630.1516682513821	708.9792398230007	1257.1523873421233		849.7635332844073
121	15	15	1573.108467334659	1949.939101613176	655.4926105609429	1556.3682886772012	1970.6509235529259	849.7635332844073
122	16	2			1351.8377306466928	820.463474202234	1732.8764021129723	1157.619378293228	1950.8796253228952
123	16	9		1351.8377306466928		1205.695157367732	1919.0853615720173	590.9573800199131	655.2530522630169
124	16	10		820.463474202234	1205.695157367732		957.4863249676206	691.0883174385167	1590.1321092915518
125	16	11		1732.8764021129723	1919.0853615720173	957.4863249676206		1329.0587835005645	2026.5171014575722
126	16	12		1157.619378293228	590.9573800199131	691.0883174385167	1329.0587835005645		901.6985707541074
127	16	15		1950.8796253228952	655.2530522630169	1590.1321092915518	2026.5171014575722	901.6985707541074
128	17	1		477.2940655403124	1057.9527695034405	388.47723549778306	1396.6710869062908	795.6540155746089	1572.5508139643691	661.3588757248216
129	17	2	477.2940655403124		1354.1177247566034	810.2671241633835	1771.8304800403453	1247.1806454960724	1947.1197478583592	1129.1873460591028
130	17	6	661.3588757248216	1129.1873460591028	1105.6367509268132	358.4009626103144	877.9492083828085	500.8279395161576	1349.127959090612
131	17	9	1057.9527695034405	1354.1177247566034		1204.4219048987775	1959.3470372805325	643.2064209878505	651.0899515427957	1105.6367509268132
132	17	10	388.47723549778306	810.2671241633835	1204.4219048987775		1008.6669730391692	725.3534483270897	1585.8883945599703	358.4009626103144
133	17	11	1396.6710869062908	1771.8304800403453	1959.3470372805325	1008.6669730391692		1319.9458558971273	2053.35592689139	877.9492083828085
134	17	12	795.6540155746089	1247.1806454960724	643.2064209878505	725.3534483270897	1319.9458558971273		864.7136086589594	500.8279395161576
135	17	15	1572.5508139643691	1947.1197478583592	651.0899515427957	1585.8883945599703	2053.35592689139	864.7136086589594		1349.127959090612
136	18	1		475.7200463507923	1059.116642537544	387.46693407308965	1460.5719770007913	758.4187909723756	1570.6731240140325
137	18	2	475.7200463507923		1355.118537250524	801.3648123670018	1834.012626047051	1212.9672810921159	1944.7278087177135
138	18	9	1059.116642537544	1355.118537250524		1217.6833794135484	2010.6887656969689	671.9063364785303	648.4566292359112
139	18	10	387.46693407308965	801.3648123670018	1217.6833794135484		1073.1065301264362	695.4461248004766	1598.7159886921754
140	18	11	1460.5719770007913	1834.012626047051	2010.6887656969689	1073.1065301264362		1338.8940632103797	2087.704795343441
141	18	12	758.4187909723756	1212.9672810921159	671.9063364785303	695.4461248004766	1338.8940632103797		907.7269000090281
142	18	15	1570.6731240140325	1944.7278087177135	648.4566292359112	1598.7159886921754	2087.704795343441	907.7269000090281
143	19	1		473.4782201960297	1057.4779548529605	368.84829198465866	1541.053961579542	770.2921929371996	1572.2868098728043	655.2530522630169	987.8276987916465
144	19	2	473.4782201960297		1354.8638307962908	775.4715097925906	1919.0301098471593	1227.4004287517582	1946.4776681226015	1116.976527282467	1460.5624130792905
145	19	6	655.2530522630169	1116.976527282467	1114.510458676813	380.77027194884846	988.9358548460057	453.260548691368	1363.011417780497		440.4588516535909
146	19	7	987.8276987916465	1460.5624130792905	971.3925892758293	803.6578874122994	1110.8362278031807	317.83348627858584	1014.9458729410155	440.4588516535909
147	19	9	1057.4779548529605	1354.8638307962908		1216.6532219576784	2049.597902638466	698.6464145045046	649.91100352279	1114.510458676813	971.3925892758293
148	19	10	368.84829198465866	775.4715097925906	1216.6532219576784		1173.5659866407173	702.7646298726196	1609.5664400701203	380.77027194884846	803.6578874122994
149	19	11	1541.053961579542	1919.0301098471593	2049.597902638466	1173.5659866407173		1350.9916728092737	2100.3621711504898	988.9358548460057	1110.8362278031807
150	19	12	770.2921929371996	1227.4004287517582	698.6464145045046	702.7646298726196	1350.9916728092737		919.8963256802366	453.260548691368	317.83348627858584
151	19	15	1572.2868098728043	1946.4776681226015	649.91100352279	1609.5664400701203	2100.3621711504898	919.8963256802366		1363.011417780497	1014.9458729410155
152	20	1		476.37491800051777	1056.113304764219	359.20467702968455	1667.3637313135966	757.1500016509278	1570.2670354114932	681.3099973580308
153	20	2	476.37491800051777		1355.8912659206858	769.3432670141462	2044.049534624834	1215.4919014538928	1946.6209826260479	1136.814188862894
154	20	6	681.3099973580308	1136.814188862894	1180.8035928976503	383.4335829058274	1055.5804090641318	523.7917644446121	1423.3169885868713
155	20	9	1056.113304764219	1355.8912659206858		1210.233990805084	2164.6150061847025	684.8553223126764	647.7488903888604	1180.8035928976503
156	20	10	359.20467702968455	769.3432670141462	1210.233990805084		1309.225653774016	697.1578910117851	1606.4104589114204	383.4335829058274
157	20	11	1667.3637313135966	2044.049534624834	2164.6150061847025	1309.225653774016		1481.1246782428548	2196.077469034278	1055.5804090641318
158	20	12	757.1500016509278	1215.4919014538928	684.8553223126764	697.1578910117851	1481.1246782428548		919.489158446145	523.7917644446121
159	20	15	1570.2670354114932	1946.6209826260479	647.7488903888604	1606.4104589114204	2196.077469034278	919.489158446145		1423.3169885868713
160	21	1		481.3084380103885	1054.3367879856987	353.9608912012738	1675.0292721322812	738.6007463440583	1566.5724727889228
161	21	2	481.3084380103885		1355.8035440284111	771.5106123703031	2061.236340160924	1201.5800014980275	1945.4291621644825
162	21	9	1054.3367879856987	1355.8035440284111		1203.395456614325	2158.4033450678303	687.157369166627	645.6567392972833
163	21	10	353.9608912012738	771.5106123703031	1203.395456614325		1322.3456904304562	676.7337918265941	1599.112253720795
164	21	11	1675.0292721322812	2061.236340160924	2158.4033450678303	1322.3456904304562		1475.2722630077474	2181.5283919765975
165	21	12	738.6007463440583	1201.5800014980275	687.157369166627	676.7337918265941	1475.2722630077474		931.3767363424963
166	21	15	1566.5724727889228	1945.4291621644825	645.6567392972833	1599.112253720795	2181.5283919765975	931.3767363424963
167	22	1		476.69185539507595	1056.6464936297286	355.16985373198554	1603.4283582374362	678.0546622507658	1576.180827189571
168	22	2	476.69185539507595		1354.3062107588519	770.2730035513383	1995.7657991357603	1129.2348072920884	1950.7429674357409
169	22	9	1056.6464936297286	1354.3062107588519		1202.6471063865743	2068.608847148247	649.8017486126057	652.281620544378
170	22	10	355.16985373198554	770.2730035513383	1202.6471063865743		1250.5061475258728	645.2768785567944	1604.5911083512833
171	22	11	1603.4283582374362	1995.7657991357603	2068.608847148247	1250.5061475258728		1437.8218335384952	2096.071205851557
172	22	12	678.0546622507658	1129.2348072920884	649.8017486126057	645.2768785567944	1437.8218335384952		959.3633956952913
173	22	15	1576.180827189571	1950.7429674357409	652.281620544378	1604.5911083512833	2096.071205851557	959.3633956952913
174	23	1		476.73584142583616	1055.2622008297274	355.5392031829964	1512.9301454462463	680.646429873837	1569.8506696498237
175	23	2	476.73584142583616		1353.581960946584	768.6410491900624	1916.2357794645209	1132.7579728256164	1946.3578325939966
176	23	9	1055.2622008297274	1353.581960946584		1204.8427542629786	1954.6928307281428	652.079174640626	651.7417529205874
177	23	10	355.5392031829964	768.6410491900624	1204.8427542629786		1162.9191717398076	649.2950504200691	1600.5488121266405
178	23	11	1512.9301454462463	1916.2357794645209	1954.6928307281428	1162.9191717398076		1322.1505445674484	1974.8449306211362
179	23	12	680.646429873837	1132.7579728256164	652.079174640626	649.2950504200691	1322.1505445674484		951.3510458815925
180	23	15	1569.8506696498237	1946.3578325939966	651.7417529205874	1600.5488121266405	1974.8449306211362	951.3510458815925
181	24	1		471.78729317352327	1055.4909402737667	370.92089790142586	1445.7422185507346	697.8791084421428	1571.7845351701358
182	24	2	471.78729317352327		1355.127715383314	780.2302945284808	1845.4545002519028	1145.294721894762	1948.3092991103852
183	24	9	1055.4909402737667	1355.127715383314		1203.887582999343	1886.0306366811753	639.6343682135912	653.8734587058875
184	24	10	370.92089790142586	780.2302945284808	1203.887582999343		1079.6481487040119	660.293353366517	1594.0640082819762
185	24	11	1445.7422185507346	1845.4545002519028	1886.0306366811753	1079.6481487040119		1260.1798730736814	1916.1325143371478
186	24	12	697.8791084421428	1145.294721894762	639.6343682135912	660.293353366517	1260.1798730736814		933.7709167670623
187	24	15	1571.7845351701358	1948.3092991103852	653.8734587058875	1594.0640082819762	1916.1325143371478	933.7709167670623
188	25	2			1355.7347177822069	789.505581044238	1784.3017717023092	1163.2749030216376	1954.9502870917204
189	25	9		1355.7347177822069		1200.194176998039	1833.951829383749	647.5894725827467	663.6098251231667
190	25	10		789.505581044238	1200.194176998039		1010.0012376230042	660.5208645455493	1588.1487847490864
191	25	11		1784.3017717023092	1833.951829383749	1010.0012376230042		1193.9177369065258	1872.7887794676687
192	25	12		1163.2749030216376	647.5894725827467	660.5208645455493	1193.9177369065258		927.7133851572909
193	25	15		1954.9502870917204	663.6098251231667	1588.1487847490864	1872.7887794676687	927.7133851572909
194	26	1		464.67091850039424	1056.178399940086	377.96535886242276	1320.107500357452	723.9917558232275	1586.500315159124
195	26	2	464.67091850039424		1355.3923786121863	778.5484088995365	1720.356104124957	1167.9054435184382	1963.1478707677627
196	26	9	1056.178399940086	1355.3923786121863		1206.0568498209361	1751.5202325408634	646.8783695564414	673.9160277809098
197	26	10	377.96535886242276	778.5484088995365	1206.0568498209361		950.0185524504245	674.59951082105	1603.3564988797718
198	26	11	1320.107500357452	1720.356104124957	1751.5202325408634	950.0185524504245		1110.9605078489515	1798.3142279646236
199	26	12	723.9917558232275	1167.9054435184382	646.8783695564414	674.59951082105	1110.9605078489515		928.9406937474535
200	26	15	1586.500315159124	1963.1478707677627	673.9160277809098	1603.3564988797718	1798.3142279646236	928.9406937474535
201	27	1		469.50252927966216	1058.7699525864907	374.149452091006	1287.6965141290086	737.0015688585744
202	27	2	469.50252927966216		1354.315809735676	780.4081063776823	1695.9128257372192	1184.096834089172
203	27	9	1058.7699525864907	1354.315809735676		1212.151857235718	1732.8341308388406	653.9548914107149
204	27	10	374.149452091006	780.4081063776823	1212.151857235718		922.4066348417058	688.0571378889983
205	27	11	1287.6965141290086	1695.9128257372192	1732.8341308388406	922.4066348417058		1081.8921503551082
206	27	12	737.0015688585744	1184.096834089172	653.9548914107149	688.0571378889983	1081.8921503551082
207	28	1		473.69194894994786	1065.1837869588514	369.3495972652468	1268.0433992967276	765.7377161926922	1584.8194100590767
208	28	2	473.69194894994786		1355.6077281057378	784.4294503013002	1685.9632632415214	1218.4560158249456	1954.6219903091237
209	28	9	1065.1837869588514	1355.6077281057378		1214.4517796108662	1718.209042142428	685.9127131056837	658.7813085539085
210	28	10	369.3495972652468	784.4294503013002	1214.4517796108662		907.4830921289939	695.8959153494148	1608.8965356728195
211	28	11	1268.0433992967276	1685.9632632415214	1718.209042142428	907.4830921289939		1032.7266397745339	1784.045403009688
212	28	12	765.7377161926922	1218.4560158249456	685.9127131056837	695.8959153494148	1032.7266397745339		920.8733965643703
213	28	15	1584.8194100590767	1954.6219903091237	658.7813085539085	1608.8965356728195	1784.045403009688	920.8733965643703
214	29	0	537.1517476467893	970.481742486689	652.4293544131809	573.2905567859983	1151.4467530025	220.8520432325678
215	29	1		477.23978511855023	1067.9372933370198	354.23729687880126	1267.5222384636886	733.4361765007231				537.1517476467893
216	29	2	477.23978511855023		1353.6807692362331	774.5728661656049	1693.2741397954437	1184.0373991137274				970.481742486689
217	29	9	1067.9372933370198	1353.6807692362331		1214.5485786908648	1717.5073689798248	669.5961936122397				652.4293544131809
218	29	10	354.23729687880126	774.5728661656049	1214.5485786908648		923.5349546714515	683.3588460684474				573.2905567859983
219	29	11	1267.5222384636886	1693.2741397954437	1717.5073689798248	923.5349546714515		1051.560388185101				1151.4467530025
220	29	12	733.4361765007231	1184.0373991137274	669.5961936122397	683.3588460684474	1051.560388185101					220.8520432325678
221	30	1		475.8004439888639	1073.2476706240736	359.8980758492604	1281.3177786950432	720.2911303771552	1593.187861647207
222	30	2	475.8004439888639		1354.7853150960857	783.5147174750452	1714.6529714493252	1165.939588915309	1957.1473181648846
223	30	9	1073.2476706240736	1354.7853150960857		1214.5849342470867	1698.1087457816122	660.9187733753672	662.6308361372869
224	30	10	359.8980758492604	783.5147174750452	1214.5849342470867		933.5026111372158	670.6214002699287	1611.4930383032997
225	30	11	1281.3177786950432	1714.6529714493252	1698.1087457816122	933.5026111372158		1047.4112432564393	1743.8374530041497
226	30	12	720.2911303771552	1165.939588915309	660.9187733753672	670.6214002699287	1047.4112432564393		941.6753686913553
227	30	15	1593.187861647207	1957.1473181648846	662.6308361372869	1611.4930383032997	1743.8374530041497	941.6753686913553
228	31	1		471.37332603786564	1076.5456620599055	359.44966615647314	1274.6181045709338	722.4649645484548	1595.9760532351354
229	31	2	471.37332603786564		1355.7347177822069	779.9500785306711	1709.8203487501253	1163.4598456758188	1955.5659347104613
230	31	9	1076.5456620599055	1355.7347177822069		1214.3397382940245	1662.8338762486167	659.0209120354224	658.5020880756567
231	31	10	359.44966615647314	779.9500785306711	1214.3397382940245		930.6140445963622	670.7731080626295	1612.414958997838
232	31	11	1274.6181045709338	1709.8203487501253	1662.8338762486167	930.6140445963622		1017.3653780722047	1704.2190293503943
233	31	12	722.4649645484548	1163.4598456758188	659.0209120354224	670.7731080626295	1017.3653780722047		942.5036140514263
234	31	15	1595.9760532351354	1955.5659347104613	658.5020880756567	1612.414958997838	1704.2190293503943	942.5036140514263
235	32	1		471.7931882721496	1076.491813717132	361.3519752263712	1249.13535095281	704.2913548383226	1600.572651428232
236	32	2	471.7931882721496		1354.9124741104129	781.4602117190612	1689.8015600951492	1142.6094039521993	1961.8947792886345
237	32	9	1076.491813717132	1354.9124741104129		1217.6364913224309	1619.3162137149125	647.9016611338483	669.3374055736016
238	32	10	361.3519752263712	781.4602117190612	1217.6364913224309		908.3513224518364	665.9899117103802	1616.8931048464522
239	32	11	1249.13535095281	1689.8015600951492	1619.3162137149125	908.3513224518364		992.2691482153418	1653.4042344508496
240	32	12	704.2913548383226	1142.6094039521993	647.9016611338483	665.9899117103802	992.2691482153418		950.921198102135
241	32	15	1600.572651428232	1961.8947792886345	669.3374055736016	1616.8931048464522	1653.4042344508496	950.921198102135
242	33	1		470.5848090408359	1076.0835527504357	363.36792648774053	1228.0726006633322	705.6511620482177	1601.1536661107828
243	33	2	470.5848090408359		1355.127715383314	781.4909228519548	1670.1790697407268	1142.9552156580764	1963.5747057344165
244	33	9	1076.0835527504357	1355.127715383314		1218.3844067042223	1585.386388234742	645.1065803415743	672.8272438003681
245	33	10	363.36792648774053	781.4909228519548	1218.3844067042223		888.8262273920589	668.7180366193213	1616.6806464172198
246	33	11	1228.0726006633322	1670.1790697407268	1585.386388234742	888.8262273920589		961.7590654628632	1616.8681145968585
247	33	12	705.6511620482177	1142.9552156580764	645.1065803415743	668.7180366193213	961.7590654628632		948.051686354705
248	33	15	1601.1536661107828	1963.5747057344165	672.8272438003681	1616.6806464172198	1616.8681145968585	948.051686354705
249	34	1		464.1832208298788	1076.835671075211	374.2092496184454	1235.9047799082257	722.5140569566796	1612.477635503823
250	34	2	464.1832208298788		1355.64643251845	784.6591616746726	1682.0087135624476	1157.996167955663	1973.3731432499023
251	34	9	1076.835671075211	1355.64643251845		1222.1203909599087	1510.1644157177059	656.8383553051694	683.3025043858686
252	34	10	374.2092496184454	784.6591616746726	1222.1203909599087		902.3479442543214	673.8836138384728	1625.8271933080712
253	34	11	1235.9047799082257	1682.0087135624476	1510.1644157177059	902.3479442543214		882.8924410708249	1516.1848502079158
254	34	12	722.5140569566796	1157.996167955663	656.8383553051694	673.8836138384728	882.8924410708249		951.9775798305336
255	34	15	1612.477635503823	1973.3731432499023	683.3025043858686	1625.8271933080712	1516.1848502079158	951.9775798305336
256	35	1		468.2030141936295	1067.5049472953276	352.98946514025033	1221.7840439292045		1619.9159893340147
257	35	2	468.2030141936295		1354.5310996798855	755.1542888708241	1672.9546654048938		1990.5446804832088
258	35	9	1067.5049472953276	1354.5310996798855		1225.1989634341028	1472.8033006820701		703.9027809292985
259	35	10	352.98946514025033	755.1542888708241	1225.1989634341028		927.2042992242864		1653.278598724365
260	35	11	1221.7840439292045	1672.9546654048938	1472.8033006820701	927.2042992242864			1475.9000008469409
261	35	15	1619.9159893340147	1990.5446804832088	703.9027809292985	1653.278598724365	1475.9000008469409
262	36	1		469.98430824869035	1066.3632706540488	344.85766991615543	1179.7771240789507		1601.239773581708
263	36	2	469.98430824869035		1355.127715383314	731.5818904948372	1636.58212824777		1969.7380060556277
264	36	9	1066.3632706540488	1355.127715383314		1249.070579470992	1409.6201837729197		675.6230920417094
265	36	10	344.85766991615543	731.5818904948372	1249.070579470992		927.2422148500358		1674.2540503161401
266	36	11	1179.7771240789507	1636.58212824777	1409.6201837729197	927.2422148500358			1425.4140626498674
267	36	15	1601.239773581708	1969.7380060556277	675.6230920417094	1674.2540503161401	1425.4140626498674
268	37	1		469.3954889003515	1063.9814671788226	342.4241704377774	1138.0892155274998		1598.2489832626204
269	37	2	469.3954889003515		1354.4040432972724	703.8476841618505	1595.7154547412267		1966.5578589250813
270	37	9	1063.9814671788226	1354.4040432972724		1277.76782906755	1363.2057805041761		670.6371038050311
271	37	10	342.4241704377774	703.8476841618505	1277.76782906755		929.8282771565941		1712.8625893515218
272	37	11	1138.0892155274998	1595.7154547412267	1363.2057805041761	929.8282771565941			1396.5819435321366
273	37	15	1598.2489832626204	1966.5578589250813	670.6371038050311	1712.8625893515218	1396.5819435321366
274	38	1		470.4302551919891	1063.960995525682	376.4878816110819	1078.4595785192878		1595.1650580739285	849.2582793237873
275	38	2	470.4302551919891		1356.6735513748324	721.8166318394167	1541.0658851911555		1965.238360225039	1307.232668655431
276	38	6	849.2582793237873	1307.232668655431	1206.974367996272	653.7315962992764	238.37273858392447		1375.4265020349142
277	38	9	1063.960995525682	1356.6735513748324		1313.8632444055963	1280.5026600909505		666.8223620275493	1206.974367996272
278	38	10	376.4878816110819	721.8166318394167	1313.8632444055963		890.8333528219517		1740.4666220585789	653.7315962992764
279	38	11	1078.4595785192878	1541.0658851911555	1280.5026600909505	890.8333528219517			1328.1967568850632	238.37273858392447
280	38	15	1595.1650580739285	1965.238360225039	666.8223620275493	1740.4666220585789	1328.1967568850632			1375.4265020349142
281	39	1		468.569098426262	1062.3313101382262	412.95051156282636	1057.4774229268444		1589.6231668228795	788.9645112424259	999.0574620611169
282	39	2	468.569098426262		1356.977086210375	723.5154628617138	1521.9127767385357		1959.2225020400313	1240.6425754422585	1467.5165459033162
283	39	6	788.9645112424259	1240.6425754422585	1205.2781058743249	614.433580625278	314.66251762801363		1408.3850015176959		385.236696720341
284	39	7	999.0574620611169	1467.5165459033162	1013.3395284898345	951.1452636164468	199.5408792703891		1067.982326632796	385.236696720341
285	39	9	1062.3313101382262	1356.977086210375		1365.5166833473695	1207.444227490446		658.315463892502	1205.2781058743249	1013.3395284898345
286	39	10	412.95051156282636	723.5154628617138	1365.5166833473695		928.0407453339535		1789.9385638898336	614.433580625278	951.1452636164468
287	39	11	1057.4774229268444	1521.9127767385357	1207.444227490446	928.0407453339535			1255.1051997741065	314.66251762801363	199.5408792703891
288	39	15	1589.6231668228795	1959.2225020400313	658.315463892502	1789.9385638898336	1255.1051997741065			1408.3850015176959	1067.982326632796
289	40	1		469.00326491400887	1061.4876353495597	473.44594464415894	1053.5696761486636		1591.8197330414018	656.7138836662432
290	40	2	469.00326491400887		1355.5973083847578	727.6346095397057	1519.9013125857875		1960.181432929105	1107.5582659616603
291	40	6	656.7138836662432	1107.5582659616603	1161.3354920090921	570.9983034125408	442.7474590553852		1432.5200042233266
292	40	9	1061.4876353495597	1355.5973083847578		1453.9016687864416	1179.8682394657465		658.3419039526498	1161.3354920090921
293	40	10	473.44594464415894	727.6346095397057	1453.9016687864416		1009.3201300875753		1886.6562021205666	570.9983034125408
294	40	11	1053.5696761486636	1519.9013125857875	1179.8682394657465	1009.3201300875753			1229.9517266949952	442.7474590553852
295	40	15	1591.8197330414018	1960.181432929105	658.3419039526498	1886.6562021205666	1229.9517266949952			1432.5200042233266
296	41	1		480.74089954985106	1057.1563566946945		1055.714213222499		1584.488008790221	596.7566505703979
297	41	2	480.74089954985106		1356.4094145942809		1534.9759159348396		1960.2825210923043	1064.3115439099588
298	41	6	596.7566505703979	1064.3115439099588	1111.9005407409425		491.04378623499554		1404.3942644428594
299	41	9	1057.1563566946945	1356.4094145942809			1158.8981027251705		656.5537392323647	1111.9005407409425
300	41	11	1055.714213222499	1534.9759159348396	1158.8981027251705				1198.6205613120442	491.04378623499554
301	41	15	1584.488008790221	1960.2825210923043	656.5537392323647		1198.6205613120442			1404.3942644428594
302	42	1		486.05066608327985	1059.4317462677811		1060.6944069806345	674.1022270397866	1586.2202912899581	656.9541936086564
303	42	2	486.05066608327985		1357.3583259405013		1545.6649459051596	1130.3191197622025	1962.8454632242447	1141.0286203684814
304	42	6	656.9541936086564	1141.0286203684814	1024.9712495967874		405.0139658085879	380.7886552931954	1282.2328181730493
305	42	9	1059.4317462677811	1357.3583259405013			1163.923751798201	644.3532125317604	658.2716479539431	1024.9712495967874
306	42	11	1060.6944069806345	1545.6649459051596	1163.923751798201			594.8624315755702	1198.7938990919165	405.0139658085879
307	42	12	674.1022270397866	1130.3191197622025	644.3532125317604		594.8624315755702		968.2050402678143	380.7886552931954
308	42	15	1586.2202912899581	1962.8454632242447	658.2716479539431		1198.7938990919165	968.2050402678143		1282.2328181730493
309	43	1		474.6461840149987	1076.521162123625		1065.2545470449775	714.0025385108935	1604.3943561356728	752.3304210916903
310	43	2	474.6461840149987		1357.3974408772103		1539.6110710176126	1158.309598078165	1963.3899892787474	1226.6646088071507
311	43	6	752.3304210916903	1226.6646088071507	965.4932677134523		322.75	305.24344792312905	1178.2480903867402
312	43	9	1076.521162123625	1357.3974408772103			1162.7529025979682	662.282086802897	658.4491722980598	965.4932677134523
313	43	11	1065.2545470449775	1539.6110710176126	1162.7529025979682			559.3618015202683	1202.2795016134976	322.75
314	43	12	714.0025385108935	1158.309598078165	662.282086802897		559.3618015202683		962.2653610101529	305.24344792312905
315	43	15	1604.3943561356728	1963.3899892787474	658.4491722980598		1202.2795016134976	962.2653610101529		1178.2480903867402
316	44	1		460.22093878918633	1082.1002726180232	445.99397417453974	1073.8835190559541	727.6662181247664	1614.2035187670729	773.5803933658092
317	44	2	460.22093878918633		1357.3974408772103	703.1780091129131	1533.6156624135006	1158.6424437677053	1963.93452347577	1233.6947809324638
318	44	6	773.5803933658092	1233.6947809324638	977.98421510779	821.5704473750258	309.5170633422332	323.0189622916896	1186.9364452235848
319	44	9	1082.1002726180232	1357.3974408772103		1455.050213910159	1168.95180075998	657.2523297790583	658.9233642844971	977.98421510779
320	44	10	445.99397417453974	703.1780091129131	1455.050213910159		1051.3740117103903	943.2593757816563	1898.9755461827306	821.5704473750258
321	44	11	1073.8835190559541	1533.6156624135006	1168.95180075998	1051.3740117103903		565.7422668494904	1213.742687928541	309.5170633422332
322	44	12	727.6662181247664	1158.6424437677053	657.2523297790583	943.2593757816563	565.7422668494904		959.0649743369842	323.0189622916896
323	44	15	1614.2035187670729	1963.93452347577	658.9233642844971	1898.9755461827306	1213.742687928541	959.0649743369842		1186.9364452235848
324	45	1		444.2744787853563	1100.3146140990766	436.1167418249384	1095.2308546603315	775.8295963032089	1634.02732917782	813.3943155075526
325	45	2	444.2744787853563		1355.9397340958778	719.8139516569541	1539.403800989201	1186.190804634735	1962.6859784489213	1257.6480529146459
326	45	6	813.3943155075526	1257.6480529146459	1050.472661471968	777.6729711131794	284.03399884520866	397.5606871912765	1245.9577139694588
327	45	9	1100.3146140990766	1355.9397340958778		1438.6878787631458	1137.7361842712044	652.96597346263	659.0539147141151	1050.472661471968
328	45	10	436.1167418249384	719.8139516569541	1438.6878787631458		1044.4058418545924	944.3602331737609	1876.3568757035534	777.6729711131794
329	45	11	1095.2308546603315	1539.403800989201	1137.7361842712044	1044.4058418545924		532.3016649419764	1173.102856743602	284.03399884520866
330	45	12	775.8295963032089	1186.190804634735	652.96597346263	944.3602331737609	532.3016649419764		936.2580440241888	397.5606871912765
331	45	15	1634.02732917782	1962.6859784489213	659.0539147141151	1876.3568757035534	1173.102856743602	936.2580440241888		1245.9577139694588
332	46	1		412.7936833334541	1116.2753076638396	379.4589075249124	1167.1813269582408	812.8566909363544	1647.718669099795	886.2697106411795
333	46	2	412.7936833334541		1355.8517848570323	668.115306290763	1579.2311816197146	1202.0476800027527	1954.5816208334713	1299.0610551471398
334	46	6	886.2697106411795	1299.0610551471398	1057.6564009639426	805.3369248333271	288.7650428982012	355.0352095215346	1218.3362887561052
335	46	9	1116.2753076638396	1355.8517848570323		1381.9363679272647	1121.0548882637281	703.322516701975	654.2847239543347	1057.6564009639426
336	46	10	379.4589075249124	668.115306290763	1381.9363679272647		1090.9057303452028	890.6250964912228	1822.2393160614222	805.3369248333271
337	46	11	1167.1813269582408	1579.2311816197146	1121.0548882637281	1090.9057303452028		488.1068018374667	1115.7857377202847	288.7650428982012
338	46	12	812.8566909363544	1202.0476800027527	703.322516701975	890.6250964912228	488.1068018374667		951.3447390404805	355.0352095215346
339	46	15	1647.718669099795	1954.5816208334713	654.2847239543347	1822.2393160614222	1115.7857377202847	951.3447390404805		1218.3362887561052
340	47	1		411.70658544648035	1107.3962987566827	329.0974399778886	1177.9163011436763	804.1437993294483	1645.374729354988	878.4128087067037			1785.5266204960374
341	47	2	411.70658544648035		1355.8125331328074	625.4810648612794	1588.849033105411	1196.5460971061666	1958.5486495106522	1288.8530269196717			2179.0693254231264
342	47	5	1785.5266204960374	2179.0693254231264	1929.0311687476697	1576.3618120533115	838.9371996758756	1285.5212221118716	1818.3942951131364	953.557811566766
343	47	6	878.4128087067037	1288.8530269196717	1104.4370738072857	767.5769098272824	343.8766130460168	400.26124281523937	1278.8500938343009				953.557811566766
344	47	9	1107.3962987566827	1355.8125331328074		1328.7055966240227	1090.3827882904243	704.2230204274779	656.7968198004615	1104.4370738072857			1929.0311687476697
345	47	10	329.0974399778886	625.4810648612794	1328.7055966240227		1105.5452557448746	852.1086345061879	1785.863411630352	767.5769098272824			1576.3618120533115
346	47	11	1177.9163011436763	1588.849033105411	1090.3827882904243	1105.5452557448746		477.22014050121567	1078.2719102805193	343.8766130460168			838.9371996758756
347	47	12	804.1437993294483	1196.5460971061666	704.2230204274779	852.1086345061879	477.22014050121567		961.1161480279061	400.26124281523937			1285.5212221118716
348	47	15	1645.374729354988	1958.5486495106522	656.7968198004615	1785.863411630352	1078.2719102805193	961.1161480279061		1278.8500938343009			1818.3942951131364
349	48	1		436.6829513502903	1103.1812237796653	331.4031721332794	1151.3840855683216	768.0677053489491	1632.5541338650917				1706.927008544888
350	48	2	436.6829513502903		1355.6853663368945	698.040874519537	1585.34895606614	1175.8656385829122	1957.428159601266				2124.970779210858
351	48	5	1706.927008544888	2124.970779210858	1903.9489554607287	1433.1194123310172	846.1153142450502	1283.9714998784045	1810.7809951785998
352	48	9	1103.1812237796653	1355.6853663368945		1271.2502212389188	1058.8159660677582	677.5734738757119	656.80157772344				1903.9489554607287
353	48	10	331.4031721332794	698.040874519537	1271.2502212389188		1011.7159309806286	759.2845728052164	1703.0158726506338				1433.1194123310172
354	48	11	1151.3840855683216	1585.34895606614	1058.8159660677582	1011.7159309806286		489.80027817468624	1040.3565794957035				846.1153142450502
355	48	12	768.0677053489491	1175.8656385829122	677.5734738757119	759.2845728052164	489.80027817468624		953.1657778162202				1283.9714998784045
356	48	15	1632.5541338650917	1957.428159601266	656.80157772344	1703.0158726506338	1040.3565794957035	953.1657778162202					1810.7809951785998
357	49	1		472.0787143051464	1084.071261495295	351.43224809342695	1073.8682705527713	749.2965033950179	1610.6841131953838	861.4129744205156			1705.479587975183
358	49	2	472.0787143051464		1355.861741661	721.9543354672787	1542.8909553173226	1191.512300607929	1963.3194467533806	1320.3855970889715			2164.187217525323
359	49	5	1705.479587975183	2164.187217525323	1854.4070817919132	1467.0216426488057	834.5993424991419	1247.5546581212384	1720.157423755163	844.5749300683747
360	49	6	861.4129744205156	1320.3855970889715	1279.0559262596769	641.2866461263637	462.1851631110631	598.2075831181012	1452.999698898799				844.5749300683747
361	49	9	1084.071261495295	1355.861741661		1307.8916717373806	1024.705719950855	681.2783939036963	663.0622614053676	1279.0559262596769			1854.4070817919132
362	49	10	351.43224809342695	721.9543354672787	1307.8916717373806		984.8735007603768	795.2899628437417	1736.1704445416642	641.2866461263637			1467.0216426488057
363	49	11	1073.8682705527713	1542.8909553173226	1024.705719950855	984.8735007603768		431.72075755052595	1032.061165823034	462.1851631110631			834.5993424991419
364	49	12	749.2965033950179	1191.512300607929	681.2783939036963	795.2899628437417	431.72075755052595		949.0998696133089	598.2075831181012			1247.5546581212384
365	49	15	1610.6841131953838	1963.3194467533806	663.0622614053676	1736.1704445416642	1032.061165823034	949.0998696133089		1452.999698898799			1720.157423755163
366	50	1		471.51650289252865	1100.1217262194216	346.45282867946105	1050.761271650226	799.5915363484033	1625.2023912423954	905.2508630208534			1706.764354707468
367	50	2	471.51650289252865		1355.4701213970009	751.9630974988067	1516.3969838073406	1239.8172496380264	1964.023739673225	1371.0733249903158			2171.689779871886
368	50	5	1706.764354707468	2171.689779871886	1825.987472574771	1441.3798944067453	827.759664697429	1174.250638705383	1677.7336647990348	801.5206251245191
369	50	6	905.2508630208534	1371.0733249903158	1271.4262906279703	657.0527471215686	397.8236104104431	555.3334583833392	1419.402977487366				801.5206251245191
370	50	9	1100.1217262194216	1355.4701213970009		1280.639000655532	1013.0657987021376	717.5368021920548	663.7017402418047	1271.4262906279703			1825.987472574771
371	50	10	346.45282867946105	751.9630974988067	1280.639000655532		914.6065069197791	774.8429276311425	1699.7165204821656	657.0527471215686			1441.3798944067453
372	50	11	1050.761271650226	1516.3969838073406	1013.0657987021376	914.6065069197791		352.3146675913451	1038.8201540690284	397.8236104104431			827.759664697429
373	50	12	799.5915363484033	1239.8172496380264	717.5368021920548	774.8429276311425	352.3146675913451		944.2505295206353	555.3334583833392			1174.250638705383
374	50	15	1625.2023912423954	1964.023739673225	663.7017402418047	1699.7165204821656	1038.8201540690284	944.2505295206353		1419.402977487366			1677.7336647990348
