## Supplementary material for "The BumbleBox: An open-source platform for quantifying behavior in bumblebee colonies": Sample BumbleBox Data Output: bumblebox-01_2023-10-28_14-20-03_averages.csv

filename	ID	average distance from center	average speed	frames tracked in video
bumblebox-01_2023-10-28_14-20-03	0	834.0	85.0	47
bumblebox-01_2023-10-28_14-20-03	1	373.0	9.0	52
bumblebox-01_2023-10-28_14-20-03	2	1300.0	74.0	39
bumblebox-01_2023-10-28_14-20-03	4	458.0	31.0	48
bumblebox-01_2023-10-28_14-20-03	5	729.0	75.0	42
bumblebox-01_2023-10-28_14-20-03	6	1331.0	5.0	52
bumblebox-01_2023-10-28_14-20-03	10	299.0	11.0	52
bumblebox-01_2023-10-28_14-20-03	11	587.0	9.0	34
bumblebox-01_2023-10-28_14-20-03	13	589.0	43.0	35
bumblebox-01_2023-10-28_14-20-03	15	368.0	57.0	48
