## Supplementary material for "The BumbleBox: An open-source platform for quantifying behavior in bumblebee colonies": Sample BumbleBox Data Output: bumblebox-01_2023-10-28_14-20-03_raw.csv

filename	colony number	datetime	frame	ID	centroidX	centroidY	frontX	frontY
bumblebox-01_2023-10-28_14-20-03	01	2023-10-28_14-20-03	0	13	2013.0	2429.25	2028.0	2404.0
bumblebox-01_2023-10-28_14-20-03	01	2023-10-28_14-20-03	0	4	2267.75	2041.25	2234.5	2047.0
bumblebox-01_2023-10-28_14-20-03	01	2023-10-28_14-20-03	0	10	2060.0	1922.5	2073.0	1952.5
bumblebox-01_2023-10-28_14-20-03	01	2023-10-28_14-20-03	0	15	2381.75	1697.0	2407.0	1716.5
bumblebox-01_2023-10-28_14-20-03	01	2023-10-28_14-20-03	0	1	1709.0	1362.5	1717.5	1330.0
bumblebox-01_2023-10-28_14-20-03	01	2023-10-28_14-20-03	0	0	2321.5	1275.5	2340.5	1295.0
bumblebox-01_2023-10-28_14-20-03	01	2023-10-28_14-20-03	0	11	1677.0	1110.0	1691.0	1110.5
bumblebox-01_2023-10-28_14-20-03	01	2023-10-28_14-20-03	0	6	2233.25	333.5	2259.0	342.5
bumblebox-01_2023-10-28_14-20-03	01	2023-10-28_14-20-03	0	2	977.0	2164.25	952.0	2177.0
bumblebox-01_2023-10-28_14-20-03	01	2023-10-28_14-20-03	1	13	2036.0	2456.0	2053.0	2431.0
bumblebox-01_2023-10-28_14-20-03	01	2023-10-28_14-20-03	1	10	2046.25	1921.25	2056.0	1952.5
bumblebox-01_2023-10-28_14-20-03	01	2023-10-28_14-20-03	1	15	2408.25	1703.25	2431.5	1713.5
bumblebox-01_2023-10-28_14-20-03	01	2023-10-28_14-20-03	1	1	1743.25	1367.5	1751.0	1334.5
bumblebox-01_2023-10-28_14-20-03	01	2023-10-28_14-20-03	1	0	2424.0	1238.75	2448.5	1236.0
bumblebox-01_2023-10-28_14-20-03	01	2023-10-28_14-20-03	1	11	1668.0	1115.25	1684.0	1109.5
bumblebox-01_2023-10-28_14-20-03	01	2023-10-28_14-20-03	1	5	1601.75	1078.75	1576.5	1092.0
bumblebox-01_2023-10-28_14-20-03	01	2023-10-28_14-20-03	1	6	2239.25	330.75	2265.5	339.5
bumblebox-01_2023-10-28_14-20-03	01	2023-10-28_14-20-03	1	2	944.0	2146.5	919.0	2160.5
bumblebox-01_2023-10-28_14-20-03	01	2023-10-28_14-20-03	1	4	2259.75	2027.5	2226.5	2025.0
bumblebox-01_2023-10-28_14-20-03	01	2023-10-28_14-20-03	2	13	2041.75	2461.0	2056.0	2434.5
bumblebox-01_2023-10-28_14-20-03	01	2023-10-28_14-20-03	2	10	2047.0	1927.0	2056.0	1958.5
bumblebox-01_2023-10-28_14-20-03	01	2023-10-28_14-20-03	2	15	2442.75	1681.5	2464.0	1691.0
bumblebox-01_2023-10-28_14-20-03	01	2023-10-28_14-20-03	2	1	1749.75	1364.75	1749.5	1331.5
bumblebox-01_2023-10-28_14-20-03	01	2023-10-28_14-20-03	2	0	2512.0	1254.75	2538.5	1255.0
bumblebox-01_2023-10-28_14-20-03	01	2023-10-28_14-20-03	2	11	1669.0	1113.0	1684.0	1110.0
bumblebox-01_2023-10-28_14-20-03	01	2023-10-28_14-20-03	2	6	2240.0	327.75	2267.0	336.0
bumblebox-01_2023-10-28_14-20-03	01	2023-10-28_14-20-03	2	2	878.0	2176.25	853.5	2189.0
bumblebox-01_2023-10-28_14-20-03	01	2023-10-28_14-20-03	2	4	2251.25	2028.75	2218.0	2026.0
bumblebox-01_2023-10-28_14-20-03	01	2023-10-28_14-20-03	3	13	2006.5	2473.25	2018.5	2445.0
bumblebox-01_2023-10-28_14-20-03	01	2023-10-28_14-20-03	3	4	2265.25	2032.0	2232.5	2034.5
bumblebox-01_2023-10-28_14-20-03	01	2023-10-28_14-20-03	3	10	2033.75	1935.0	2040.5	1967.0
bumblebox-01_2023-10-28_14-20-03	01	2023-10-28_14-20-03	3	15	2451.25	1654.25	2473.0	1664.5
bumblebox-01_2023-10-28_14-20-03	01	2023-10-28_14-20-03	3	1	1745.25	1359.25	1744.5	1325.5
bumblebox-01_2023-10-28_14-20-03	01	2023-10-28_14-20-03	3	5	1493.75	1251.0	1479.5	1276.0
bumblebox-01_2023-10-28_14-20-03	01	2023-10-28_14-20-03	3	0	2702.25	1230.75	2729.5	1223.0
bumblebox-01_2023-10-28_14-20-03	01	2023-10-28_14-20-03	3	6	2238.75	328.0	2265.0	336.5
bumblebox-01_2023-10-28_14-20-03	01	2023-10-28_14-20-03	3	2	914.5	2239.75	884.5	2244.0
bumblebox-01_2023-10-28_14-20-03	01	2023-10-28_14-20-03	3	11	1688.5	1097.25	1700.0	1095.5
bumblebox-01_2023-10-28_14-20-03	01	2023-10-28_14-20-03	4	13	1988.0	2478.25	2002.0	2450.5
bumblebox-01_2023-10-28_14-20-03	01	2023-10-28_14-20-03	4	4	2270.75	2034.75	2238.0	2042.5
bumblebox-01_2023-10-28_14-20-03	01	2023-10-28_14-20-03	4	10	2043.75	1928.75	2058.0	1957.5
bumblebox-01_2023-10-28_14-20-03	01	2023-10-28_14-20-03	4	15	2460.5	1633.0	2480.0	1646.5
bumblebox-01_2023-10-28_14-20-03	01	2023-10-28_14-20-03	4	1	1757.0	1356.0	1762.5	1323.0
bumblebox-01_2023-10-28_14-20-03	01	2023-10-28_14-20-03	4	5	1390.5	1262.25	1365.5	1273.5
bumblebox-01_2023-10-28_14-20-03	01	2023-10-28_14-20-03	4	0	2691.75	1232.5	2719.0	1224.5
bumblebox-01_2023-10-28_14-20-03	01	2023-10-28_14-20-03	4	6	2237.25	326.75	2264.0	335.5
bumblebox-01_2023-10-28_14-20-03	01	2023-10-28_14-20-03	4	2	906.25	2233.25	881.0	2250.0
bumblebox-01_2023-10-28_14-20-03	01	2023-10-28_14-20-03	5	13	1995.25	2473.75	2008.0	2445.5
bumblebox-01_2023-10-28_14-20-03	01	2023-10-28_14-20-03	5	10	2015.0	1906.25	2027.0	1936.5
bumblebox-01_2023-10-28_14-20-03	01	2023-10-28_14-20-03	5	15	2467.0	1642.75	2484.0	1656.5
bumblebox-01_2023-10-28_14-20-03	01	2023-10-28_14-20-03	5	1	1749.75	1360.25	1752.0	1327.0
bumblebox-01_2023-10-28_14-20-03	01	2023-10-28_14-20-03	5	5	1410.0	1259.0	1387.0	1277.0
bumblebox-01_2023-10-28_14-20-03	01	2023-10-28_14-20-03	5	0	2718.75	1247.25	2746.0	1241.5
bumblebox-01_2023-10-28_14-20-03	01	2023-10-28_14-20-03	5	6	2235.75	326.5	2261.5	335.0
bumblebox-01_2023-10-28_14-20-03	01	2023-10-28_14-20-03	5	2	906.5	2263.75	888.0	2288.5
bumblebox-01_2023-10-28_14-20-03	01	2023-10-28_14-20-03	5	4	2316.75	2009.25	2289.0	2006.0
bumblebox-01_2023-10-28_14-20-03	01	2023-10-28_14-20-03	6	13	1979.0	2474.75	1994.5	2448.5
bumblebox-01_2023-10-28_14-20-03	01	2023-10-28_14-20-03	6	10	2022.25	1918.5	2039.5	1945.0
bumblebox-01_2023-10-28_14-20-03	01	2023-10-28_14-20-03	6	15	2478.0	1639.25	2491.0	1649.0
bumblebox-01_2023-10-28_14-20-03	01	2023-10-28_14-20-03	6	1	1745.5	1357.0	1746.0	1322.5
bumblebox-01_2023-10-28_14-20-03	01	2023-10-28_14-20-03	6	5	1431.0	1333.25	1426.0	1359.5
bumblebox-01_2023-10-28_14-20-03	01	2023-10-28_14-20-03	6	6	2238.75	325.5	2265.0	334.0
bumblebox-01_2023-10-28_14-20-03	01	2023-10-28_14-20-03	6	2	891.25	2375.0	879.5	2403.5
bumblebox-01_2023-10-28_14-20-03	01	2023-10-28_14-20-03	6	4	2308.75	1956.75	2284.0	1940.5
bumblebox-01_2023-10-28_14-20-03	01	2023-10-28_14-20-03	6	0	2788.5	1226.25	2813.5	1215.0
bumblebox-01_2023-10-28_14-20-03	01	2023-10-28_14-20-03	7	13	1963.25	2475.5	1981.5	2450.5
bumblebox-01_2023-10-28_14-20-03	01	2023-10-28_14-20-03	7	10	2050.0	1932.0	2064.0	1961.5
bumblebox-01_2023-10-28_14-20-03	01	2023-10-28_14-20-03	7	15	2474.5	1660.75	2489.5	1678.5
bumblebox-01_2023-10-28_14-20-03	01	2023-10-28_14-20-03	7	5	1460.5	1435.0	1465.5	1463.0
bumblebox-01_2023-10-28_14-20-03	01	2023-10-28_14-20-03	7	1	1747.5	1357.25	1746.0	1323.5
bumblebox-01_2023-10-28_14-20-03	01	2023-10-28_14-20-03	7	0	2895.5	1245.0	2923.5	1244.0
bumblebox-01_2023-10-28_14-20-03	01	2023-10-28_14-20-03	7	2	864.0	2421.25	850.0	2449.0
bumblebox-01_2023-10-28_14-20-03	01	2023-10-28_14-20-03	7	4	2315.0	1964.5	2288.5	1952.0
bumblebox-01_2023-10-28_14-20-03	01	2023-10-28_14-20-03	7	6	2233.25	322.0	2259.0	329.5
bumblebox-01_2023-10-28_14-20-03	01	2023-10-28_14-20-03	8	10	2057.25	1928.5	2072.0	1957.5
bumblebox-01_2023-10-28_14-20-03	01	2023-10-28_14-20-03	8	4	2326.0	1927.25	2302.0	1907.5
bumblebox-01_2023-10-28_14-20-03	01	2023-10-28_14-20-03	8	15	2437.75	1682.5	2443.5	1714.5
bumblebox-01_2023-10-28_14-20-03	01	2023-10-28_14-20-03	8	5	1472.75	1560.5	1486.0	1588.5
bumblebox-01_2023-10-28_14-20-03	01	2023-10-28_14-20-03	8	1	1768.5	1360.5	1766.5	1326.5
bumblebox-01_2023-10-28_14-20-03	01	2023-10-28_14-20-03	8	6	2229.75	323.5	2256.5	329.5
bumblebox-01_2023-10-28_14-20-03	01	2023-10-28_14-20-03	8	2	802.75	2469.75	780.5	2487.5
bumblebox-01_2023-10-28_14-20-03	01	2023-10-28_14-20-03	8	0	3026.0	1242.5	3053.0	1245.5
bumblebox-01_2023-10-28_14-20-03	01	2023-10-28_14-20-03	9	13	1945.75	2480.0	1964.5	2455.5
bumblebox-01_2023-10-28_14-20-03	01	2023-10-28_14-20-03	9	10	2056.0	1932.75	2069.0	1962.5
bumblebox-01_2023-10-28_14-20-03	01	2023-10-28_14-20-03	9	1	1772.25	1350.75	1769.0	1317.0
bumblebox-01_2023-10-28_14-20-03	01	2023-10-28_14-20-03	9	6	2234.75	316.0	2263.0	319.0
bumblebox-01_2023-10-28_14-20-03	01	2023-10-28_14-20-03	9	2	759.5	2535.5	745.0	2557.0
bumblebox-01_2023-10-28_14-20-03	01	2023-10-28_14-20-03	9	4	2296.75	1929.5	2274.0	1906.5
bumblebox-01_2023-10-28_14-20-03	01	2023-10-28_14-20-03	9	5	1471.5	1641.25	1480.5	1668.5
bumblebox-01_2023-10-28_14-20-03	01	2023-10-28_14-20-03	9	15	2450.75	1630.5	2441.0	1650.5
bumblebox-01_2023-10-28_14-20-03	01	2023-10-28_14-20-03	9	0	3086.75	1172.75	3111.0	1162.0
bumblebox-01_2023-10-28_14-20-03	01	2023-10-28_14-20-03	10	13	1944.5	2482.5	1964.0	2459.0
bumblebox-01_2023-10-28_14-20-03	01	2023-10-28_14-20-03	10	10	2061.5	1935.5	2075.0	1964.5
bumblebox-01_2023-10-28_14-20-03	01	2023-10-28_14-20-03	10	4	2284.75	1891.25	2259.5	1870.5
bumblebox-01_2023-10-28_14-20-03	01	2023-10-28_14-20-03	10	5	1545.0	1687.25	1570.0	1706.5
bumblebox-01_2023-10-28_14-20-03	01	2023-10-28_14-20-03	10	15	2254.25	1588.75	2223.0	1595.5
bumblebox-01_2023-10-28_14-20-03	01	2023-10-28_14-20-03	10	1	1781.25	1350.75	1776.5	1317.0
bumblebox-01_2023-10-28_14-20-03	01	2023-10-28_14-20-03	10	6	2232.0	315.0	2260.0	317.5
bumblebox-01_2023-10-28_14-20-03	01	2023-10-28_14-20-03	10	0	3153.25	1091.5	3179.0	1077.5
bumblebox-01_2023-10-28_14-20-03	01	2023-10-28_14-20-03	10	2	810.0	2615.75	816.5	2643.5
bumblebox-01_2023-10-28_14-20-03	01	2023-10-28_14-20-03	11	13	1938.0	2474.25	1960.5	2454.0
bumblebox-01_2023-10-28_14-20-03	01	2023-10-28_14-20-03	11	10	2060.0	1938.25	2073.0	1968.0
bumblebox-01_2023-10-28_14-20-03	01	2023-10-28_14-20-03	11	4	2323.5	1898.5	2298.0	1878.5
bumblebox-01_2023-10-28_14-20-03	01	2023-10-28_14-20-03	11	5	1627.75	1725.5	1654.5	1740.5
bumblebox-01_2023-10-28_14-20-03	01	2023-10-28_14-20-03	11	15	2232.25	1592.25	2199.5	1591.5
bumblebox-01_2023-10-28_14-20-03	01	2023-10-28_14-20-03	11	1	1780.0	1349.0	1773.0	1316.0
bumblebox-01_2023-10-28_14-20-03	01	2023-10-28_14-20-03	11	6	2235.5	313.75	2264.0	316.5
bumblebox-01_2023-10-28_14-20-03	01	2023-10-28_14-20-03	11	2	819.0	2634.25	828.5	2662.5
bumblebox-01_2023-10-28_14-20-03	01	2023-10-28_14-20-03	11	0	3155.75	1111.0	3182.5	1109.0
bumblebox-01_2023-10-28_14-20-03	01	2023-10-28_14-20-03	12	13	1949.25	2468.5	1971.5	2447.0
bumblebox-01_2023-10-28_14-20-03	01	2023-10-28_14-20-03	12	10	2063.25	1935.75	2077.5	1965.0
bumblebox-01_2023-10-28_14-20-03	01	2023-10-28_14-20-03	12	5	1686.0	1751.75	1714.0	1763.5
bumblebox-01_2023-10-28_14-20-03	01	2023-10-28_14-20-03	12	15	2227.25	1583.25	2194.5	1583.5
bumblebox-01_2023-10-28_14-20-03	01	2023-10-28_14-20-03	12	1	1783.75	1358.0	1779.5	1324.5
bumblebox-01_2023-10-28_14-20-03	01	2023-10-28_14-20-03	12	11	1703.75	1086.5	1707.0	1093.0
bumblebox-01_2023-10-28_14-20-03	01	2023-10-28_14-20-03	12	6	2235.5	313.0	2263.5	316.0
bumblebox-01_2023-10-28_14-20-03	01	2023-10-28_14-20-03	12	2	841.0	2662.75	856.0	2688.0
bumblebox-01_2023-10-28_14-20-03	01	2023-10-28_14-20-03	12	4	2301.5	1891.5	2272.5	1876.5
bumblebox-01_2023-10-28_14-20-03	01	2023-10-28_14-20-03	12	0	3164.25	1216.75	3185.0	1234.5
bumblebox-01_2023-10-28_14-20-03	01	2023-10-28_14-20-03	13	10	2061.75	1934.75	2075.5	1964.0
bumblebox-01_2023-10-28_14-20-03	01	2023-10-28_14-20-03	13	4	2288.5	1868.75	2258.0	1855.0
bumblebox-01_2023-10-28_14-20-03	01	2023-10-28_14-20-03	13	15	2235.0	1590.0	2202.5	1590.0
bumblebox-01_2023-10-28_14-20-03	01	2023-10-28_14-20-03	13	1	1789.5	1348.5	1785.0	1315.0
bumblebox-01_2023-10-28_14-20-03	01	2023-10-28_14-20-03	13	6	2236.0	312.5	2264.0	315.0
bumblebox-01_2023-10-28_14-20-03	01	2023-10-28_14-20-03	13	2	820.5	2673.25	835.0	2700.0
bumblebox-01_2023-10-28_14-20-03	01	2023-10-28_14-20-03	13	5	1769.25	1768.75	1797.0	1775.5
bumblebox-01_2023-10-28_14-20-03	01	2023-10-28_14-20-03	13	0	3215.25	1373.5	3213.5	1402.5
bumblebox-01_2023-10-28_14-20-03	01	2023-10-28_14-20-03	14	13	1956.75	2455.75	1977.0	2432.5
bumblebox-01_2023-10-28_14-20-03	01	2023-10-28_14-20-03	14	10	2064.75	1933.0	2079.0	1961.5
bumblebox-01_2023-10-28_14-20-03	01	2023-10-28_14-20-03	14	5	1823.75	1861.25	1845.5	1882.5
bumblebox-01_2023-10-28_14-20-03	01	2023-10-28_14-20-03	14	15	2213.75	1596.75	2181.5	1599.0
bumblebox-01_2023-10-28_14-20-03	01	2023-10-28_14-20-03	14	1	1791.75	1351.0	1784.0	1318.0
bumblebox-01_2023-10-28_14-20-03	01	2023-10-28_14-20-03	14	6	2236.5	312.5	2264.5	315.5
bumblebox-01_2023-10-28_14-20-03	01	2023-10-28_14-20-03	14	4	2327.5	1862.5	2294.5	1863.0
bumblebox-01_2023-10-28_14-20-03	01	2023-10-28_14-20-03	14	0	3261.5	1537.75	3270.0	1565.5
bumblebox-01_2023-10-28_14-20-03	01	2023-10-28_14-20-03	14	2	811.5	2682.0	819.5	2711.0
bumblebox-01_2023-10-28_14-20-03	01	2023-10-28_14-20-03	15	13	1957.5	2450.0	1978.0	2427.5
bumblebox-01_2023-10-28_14-20-03	01	2023-10-28_14-20-03	15	5	1871.75	2041.25	1885.5	2059.5
bumblebox-01_2023-10-28_14-20-03	01	2023-10-28_14-20-03	15	10	2068.75	1933.75	2085.5	1961.0
bumblebox-01_2023-10-28_14-20-03	01	2023-10-28_14-20-03	15	4	2340.0	1880.25	2325.5	1910.5
bumblebox-01_2023-10-28_14-20-03	01	2023-10-28_14-20-03	15	15	2177.25	1602.5	2145.5	1607.5
bumblebox-01_2023-10-28_14-20-03	01	2023-10-28_14-20-03	15	1	1793.0	1352.75	1785.0	1319.5
bumblebox-01_2023-10-28_14-20-03	01	2023-10-28_14-20-03	15	6	2236.5	313.25	2264.5	316.5
bumblebox-01_2023-10-28_14-20-03	01	2023-10-28_14-20-03	15	0	3343.5	1798.75	3348.0	1827.5
bumblebox-01_2023-10-28_14-20-03	01	2023-10-28_14-20-03	15	2	804.5	2707.75	808.5	2738.0
bumblebox-01_2023-10-28_14-20-03	01	2023-10-28_14-20-03	16	5	1924.25	2210.25	1938.5	2232.0
bumblebox-01_2023-10-28_14-20-03	01	2023-10-28_14-20-03	16	10	2070.5	1933.0	2088.0	1960.0
bumblebox-01_2023-10-28_14-20-03	01	2023-10-28_14-20-03	16	15	2050.5	1595.25	2022.0	1609.5
bumblebox-01_2023-10-28_14-20-03	01	2023-10-28_14-20-03	16	1	1798.5	1350.25	1789.5	1317.5
bumblebox-01_2023-10-28_14-20-03	01	2023-10-28_14-20-03	16	6	2235.0	314.0	2263.5	317.0
bumblebox-01_2023-10-28_14-20-03	01	2023-10-28_14-20-03	16	2	803.25	2739.0	810.0	2769.5
bumblebox-01_2023-10-28_14-20-03	01	2023-10-28_14-20-03	16	4	2347.0	1909.75	2329.0	1937.5
bumblebox-01_2023-10-28_14-20-03	01	2023-10-28_14-20-03	16	0	3368.75	1893.75	3388.0	1919.5
bumblebox-01_2023-10-28_14-20-03	01	2023-10-28_14-20-03	17	13	1994.75	2479.75	2012.0	2455.0
bumblebox-01_2023-10-28_14-20-03	01	2023-10-28_14-20-03	17	5	1924.0	2249.75	1927.5	2274.0
bumblebox-01_2023-10-28_14-20-03	01	2023-10-28_14-20-03	17	10	2065.25	1934.75	2081.0	1963.0
bumblebox-01_2023-10-28_14-20-03	01	2023-10-28_14-20-03	17	15	2064.25	1578.75	2040.5	1601.5
bumblebox-01_2023-10-28_14-20-03	01	2023-10-28_14-20-03	17	1	1796.5	1349.25	1789.5	1316.0
bumblebox-01_2023-10-28_14-20-03	01	2023-10-28_14-20-03	17	6	2231.25	316.5	2258.5	320.0
bumblebox-01_2023-10-28_14-20-03	01	2023-10-28_14-20-03	17	2	805.75	2759.5	817.0	2788.5
bumblebox-01_2023-10-28_14-20-03	01	2023-10-28_14-20-03	17	0	3383.75	1999.25	3403.5	2024.0
bumblebox-01_2023-10-28_14-20-03	01	2023-10-28_14-20-03	18	5	1933.25	2277.0	1937.0	2297.5
bumblebox-01_2023-10-28_14-20-03	01	2023-10-28_14-20-03	18	10	2060.5	1936.0	2075.5	1964.5
bumblebox-01_2023-10-28_14-20-03	01	2023-10-28_14-20-03	18	15	2071.25	1582.5	2051.5	1609.0
bumblebox-01_2023-10-28_14-20-03	01	2023-10-28_14-20-03	18	1	1795.75	1351.5	1788.0	1318.5
bumblebox-01_2023-10-28_14-20-03	01	2023-10-28_14-20-03	18	6	2225.25	321.5	2251.5	329.5
bumblebox-01_2023-10-28_14-20-03	01	2023-10-28_14-20-03	18	2	779.0	2707.25	777.5	2738.0
bumblebox-01_2023-10-28_14-20-03	01	2023-10-28_14-20-03	18	0	3367.5	2048.25	3378.5	2078.0
bumblebox-01_2023-10-28_14-20-03	01	2023-10-28_14-20-03	18	4	2324.0	1952.5	2296.0	1970.5
bumblebox-01_2023-10-28_14-20-03	01	2023-10-28_14-20-03	19	5	1962.25	2266.25	1971.5	2282.5
bumblebox-01_2023-10-28_14-20-03	01	2023-10-28_14-20-03	19	10	2052.0	1934.5	2066.5	1963.5
bumblebox-01_2023-10-28_14-20-03	01	2023-10-28_14-20-03	19	15	2119.25	1625.75	2125.5	1655.5
bumblebox-01_2023-10-28_14-20-03	01	2023-10-28_14-20-03	19	1	1796.5	1347.75	1785.5	1315.5
bumblebox-01_2023-10-28_14-20-03	01	2023-10-28_14-20-03	19	11	1707.5	1084.5	1705.5	1097.5
bumblebox-01_2023-10-28_14-20-03	01	2023-10-28_14-20-03	19	6	2221.25	322.0	2246.0	333.0
bumblebox-01_2023-10-28_14-20-03	01	2023-10-28_14-20-03	19	2	721.0	2679.25	704.5	2705.0
bumblebox-01_2023-10-28_14-20-03	01	2023-10-28_14-20-03	19	0	3282.25	2099.5	3265.0	2124.5
bumblebox-01_2023-10-28_14-20-03	01	2023-10-28_14-20-03	19	4	2305.25	1962.5	2280.0	1982.5
bumblebox-01_2023-10-28_14-20-03	01	2023-10-28_14-20-03	20	5	1981.5	2262.0	1987.5	2279.5
bumblebox-01_2023-10-28_14-20-03	01	2023-10-28_14-20-03	20	4	2306.0	1953.75	2286.5	1979.0
bumblebox-01_2023-10-28_14-20-03	01	2023-10-28_14-20-03	20	15	2164.75	1738.0	2168.5	1771.0
bumblebox-01_2023-10-28_14-20-03	01	2023-10-28_14-20-03	20	1	1810.5	1342.25	1799.5	1310.0
bumblebox-01_2023-10-28_14-20-03	01	2023-10-28_14-20-03	20	6	2216.25	326.75	2239.5	338.0
bumblebox-01_2023-10-28_14-20-03	01	2023-10-28_14-20-03	20	2	683.0	2701.75	653.0	2711.0
bumblebox-01_2023-10-28_14-20-03	01	2023-10-28_14-20-03	20	0	3147.0	2096.25	3119.0	2110.0
bumblebox-01_2023-10-28_14-20-03	01	2023-10-28_14-20-03	20	10	2059.25	1931.75	2073.5	1961.0
bumblebox-01_2023-10-28_14-20-03	01	2023-10-28_14-20-03	20	11	1717.25	1078.0	1717.0	1089.0
bumblebox-01_2023-10-28_14-20-03	01	2023-10-28_14-20-03	21	13	2009.0	2432.5	2025.5	2410.0
bumblebox-01_2023-10-28_14-20-03	01	2023-10-28_14-20-03	21	5	1946.5	2257.0	1952.5	2278.5
bumblebox-01_2023-10-28_14-20-03	01	2023-10-28_14-20-03	21	10	2061.25	1931.0	2076.5	1960.0
bumblebox-01_2023-10-28_14-20-03	01	2023-10-28_14-20-03	21	15	2208.75	1741.5	2218.5	1773.0
bumblebox-01_2023-10-28_14-20-03	01	2023-10-28_14-20-03	21	1	1811.25	1345.75	1799.5	1313.5
bumblebox-01_2023-10-28_14-20-03	01	2023-10-28_14-20-03	21	11	1715.25	1079.25	1714.0	1093.0
bumblebox-01_2023-10-28_14-20-03	01	2023-10-28_14-20-03	21	6	2218.0	353.5	2240.5	370.5
bumblebox-01_2023-10-28_14-20-03	01	2023-10-28_14-20-03	21	2	635.5	2631.5	605.0	2624.0
bumblebox-01_2023-10-28_14-20-03	01	2023-10-28_14-20-03	21	4	2330.25	2005.75	2311.5	2030.0
bumblebox-01_2023-10-28_14-20-03	01	2023-10-28_14-20-03	21	0	3018.5	2002.0	2988.0	1996.0
bumblebox-01_2023-10-28_14-20-03	01	2023-10-28_14-20-03	22	13	2054.5	2465.0	2075.5	2446.0
bumblebox-01_2023-10-28_14-20-03	01	2023-10-28_14-20-03	22	5	1957.75	2244.5	1971.5	2265.0
bumblebox-01_2023-10-28_14-20-03	01	2023-10-28_14-20-03	22	0	2832.25	1996.75	2802.0	2001.5
bumblebox-01_2023-10-28_14-20-03	01	2023-10-28_14-20-03	22	10	2051.5	1930.75	2064.5	1960.0
bumblebox-01_2023-10-28_14-20-03	01	2023-10-28_14-20-03	22	15	2240.0	1735.75	2253.5	1765.5
bumblebox-01_2023-10-28_14-20-03	01	2023-10-28_14-20-03	22	1	1818.5	1339.25	1806.0	1308.5
bumblebox-01_2023-10-28_14-20-03	01	2023-10-28_14-20-03	22	6	2216.5	360.75	2239.5	377.0
bumblebox-01_2023-10-28_14-20-03	01	2023-10-28_14-20-03	22	2	624.75	2582.0	600.0	2562.5
bumblebox-01_2023-10-28_14-20-03	01	2023-10-28_14-20-03	22	4	2279.75	2063.0	2253.5	2081.0
bumblebox-01_2023-10-28_14-20-03	01	2023-10-28_14-20-03	23	13	2119.5	2439.0	2133.0	2412.5
bumblebox-01_2023-10-28_14-20-03	01	2023-10-28_14-20-03	23	5	1971.75	2258.25	1984.0	2279.5
bumblebox-01_2023-10-28_14-20-03	01	2023-10-28_14-20-03	23	0	2570.0	2107.75	2545.0	2122.5
bumblebox-01_2023-10-28_14-20-03	01	2023-10-28_14-20-03	23	4	2299.25	2037.0	2269.0	2050.5
bumblebox-01_2023-10-28_14-20-03	01	2023-10-28_14-20-03	23	10	2046.5	1938.5	2059.0	1968.5
bumblebox-01_2023-10-28_14-20-03	01	2023-10-28_14-20-03	23	15	2201.25	1722.75	2211.0	1753.5
bumblebox-01_2023-10-28_14-20-03	01	2023-10-28_14-20-03	23	1	1820.75	1334.25	1806.0	1304.0
bumblebox-01_2023-10-28_14-20-03	01	2023-10-28_14-20-03	23	6	2209.75	342.0	2233.0	354.5
bumblebox-01_2023-10-28_14-20-03	01	2023-10-28_14-20-03	23	2	618.25	2551.25	609.0	2522.0
bumblebox-01_2023-10-28_14-20-03	01	2023-10-28_14-20-03	24	13	2219.25	2353.25	2235.0	2329.0
bumblebox-01_2023-10-28_14-20-03	01	2023-10-28_14-20-03	24	5	1947.25	2309.0	1949.5	2332.5
bumblebox-01_2023-10-28_14-20-03	01	2023-10-28_14-20-03	24	0	2362.5	2264.75	2335.0	2275.5
bumblebox-01_2023-10-28_14-20-03	01	2023-10-28_14-20-03	24	4	2289.0	2023.75	2257.0	2031.5
bumblebox-01_2023-10-28_14-20-03	01	2023-10-28_14-20-03	24	10	2026.5	1920.25	2040.5	1949.5
bumblebox-01_2023-10-28_14-20-03	01	2023-10-28_14-20-03	24	15	2211.75	1743.75	2226.0	1773.0
bumblebox-01_2023-10-28_14-20-03	01	2023-10-28_14-20-03	24	1	1822.25	1332.75	1807.0	1302.5
bumblebox-01_2023-10-28_14-20-03	01	2023-10-28_14-20-03	24	11	1717.5	1077.5	1716.0	1091.0
bumblebox-01_2023-10-28_14-20-03	01	2023-10-28_14-20-03	24	6	2210.25	337.0	2233.5	348.5
bumblebox-01_2023-10-28_14-20-03	01	2023-10-28_14-20-03	24	2	645.75	2511.5	647.5	2479.5
bumblebox-01_2023-10-28_14-20-03	01	2023-10-28_14-20-03	25	5	1930.25	2315.25	1936.0	2337.5
bumblebox-01_2023-10-28_14-20-03	01	2023-10-28_14-20-03	25	13	2183.75	2292.5	2186.0	2262.5
bumblebox-01_2023-10-28_14-20-03	01	2023-10-28_14-20-03	25	0	2413.0	2252.25	2382.5	2258.0
bumblebox-01_2023-10-28_14-20-03	01	2023-10-28_14-20-03	25	10	2015.75	1921.25	2024.5	1952.0
bumblebox-01_2023-10-28_14-20-03	01	2023-10-28_14-20-03	25	15	2192.25	1774.0	2201.0	1805.5
bumblebox-01_2023-10-28_14-20-03	01	2023-10-28_14-20-03	25	1	1831.0	1349.75	1817.0	1319.0
bumblebox-01_2023-10-28_14-20-03	01	2023-10-28_14-20-03	25	6	2215.25	338.0	2239.5	349.5
bumblebox-01_2023-10-28_14-20-03	01	2023-10-28_14-20-03	25	2	676.75	2477.25	687.5	2447.5
bumblebox-01_2023-10-28_14-20-03	01	2023-10-28_14-20-03	25	4	2269.5	2021.25	2237.5	2025.5
bumblebox-01_2023-10-28_14-20-03	01	2023-10-28_14-20-03	25	11	1709.75	1083.5	1709.0	1097.0
bumblebox-01_2023-10-28_14-20-03	01	2023-10-28_14-20-03	26	5	1951.25	2300.5	1966.0	2322.0
bumblebox-01_2023-10-28_14-20-03	01	2023-10-28_14-20-03	26	13	2119.75	2244.25	2108.5	2216.0
bumblebox-01_2023-10-28_14-20-03	01	2023-10-28_14-20-03	26	0	2332.75	2181.0	2303.0	2176.0
bumblebox-01_2023-10-28_14-20-03	01	2023-10-28_14-20-03	26	4	2329.75	2026.0	2300.0	2030.0
bumblebox-01_2023-10-28_14-20-03	01	2023-10-28_14-20-03	26	10	2038.0	1934.25	2053.0	1963.0
bumblebox-01_2023-10-28_14-20-03	01	2023-10-28_14-20-03	26	15	2219.25	1804.0	2226.0	1836.5
bumblebox-01_2023-10-28_14-20-03	01	2023-10-28_14-20-03	26	1	1825.0	1346.0	1812.5	1314.5
bumblebox-01_2023-10-28_14-20-03	01	2023-10-28_14-20-03	26	6	2217.25	337.5	2241.5	349.0
bumblebox-01_2023-10-28_14-20-03	01	2023-10-28_14-20-03	26	2	725.0	2414.0	737.0	2385.5
bumblebox-01_2023-10-28_14-20-03	01	2023-10-28_14-20-03	27	5	1949.5	2295.5	1966.5	2317.0
bumblebox-01_2023-10-28_14-20-03	01	2023-10-28_14-20-03	27	13	2112.75	2184.5	2103.0	2156.0
bumblebox-01_2023-10-28_14-20-03	01	2023-10-28_14-20-03	27	4	2385.5	2021.25	2362.5	2029.5
bumblebox-01_2023-10-28_14-20-03	01	2023-10-28_14-20-03	27	10	2051.25	1945.5	2069.0	1971.5
bumblebox-01_2023-10-28_14-20-03	01	2023-10-28_14-20-03	27	15	2274.75	1806.5	2288.5	1836.0
bumblebox-01_2023-10-28_14-20-03	01	2023-10-28_14-20-03	27	1	1829.25	1332.5	1817.0	1301.0
bumblebox-01_2023-10-28_14-20-03	01	2023-10-28_14-20-03	27	11	1702.25	1086.75	1701.5	1099.5
bumblebox-01_2023-10-28_14-20-03	01	2023-10-28_14-20-03	27	6	2218.75	337.0	2243.0	348.0
bumblebox-01_2023-10-28_14-20-03	01	2023-10-28_14-20-03	27	2	809.5	2356.25	826.0	2330.0
bumblebox-01_2023-10-28_14-20-03	01	2023-10-28_14-20-03	28	5	1930.75	2346.75	1933.0	2372.5
bumblebox-01_2023-10-28_14-20-03	01	2023-10-28_14-20-03	28	13	2042.25	2140.75	2038.5	2112.0
bumblebox-01_2023-10-28_14-20-03	01	2023-10-28_14-20-03	28	10	2050.5	1952.0	2065.0	1981.5
bumblebox-01_2023-10-28_14-20-03	01	2023-10-28_14-20-03	28	15	2303.25	1814.75	2317.5	1843.5
bumblebox-01_2023-10-28_14-20-03	01	2023-10-28_14-20-03	28	1	1817.25	1330.0	1803.0	1299.0
bumblebox-01_2023-10-28_14-20-03	01	2023-10-28_14-20-03	28	11	1697.25	1090.25	1698.5	1102.5
bumblebox-01_2023-10-28_14-20-03	01	2023-10-28_14-20-03	28	6	2220.0	334.75	2244.5	345.5
bumblebox-01_2023-10-28_14-20-03	01	2023-10-28_14-20-03	28	2	791.25	2299.5	794.0	2267.5
bumblebox-01_2023-10-28_14-20-03	01	2023-10-28_14-20-03	29	5	1886.5	2479.25	1873.0	2500.0
bumblebox-01_2023-10-28_14-20-03	01	2023-10-28_14-20-03	29	13	2025.5	2108.75	2015.0	2082.5
bumblebox-01_2023-10-28_14-20-03	01	2023-10-28_14-20-03	29	10	2045.25	1947.25	2058.5	1977.0
bumblebox-01_2023-10-28_14-20-03	01	2023-10-28_14-20-03	29	15	2304.5	1817.25	2321.0	1844.0
bumblebox-01_2023-10-28_14-20-03	01	2023-10-28_14-20-03	29	1	1816.0	1331.5	1802.0	1300.5
bumblebox-01_2023-10-28_14-20-03	01	2023-10-28_14-20-03	29	11	1698.25	1089.5	1701.0	1102.5
bumblebox-01_2023-10-28_14-20-03	01	2023-10-28_14-20-03	29	6	2217.75	330.0	2242.0	339.0
bumblebox-01_2023-10-28_14-20-03	01	2023-10-28_14-20-03	29	2	765.0	2203.5	760.5	2172.5
bumblebox-01_2023-10-28_14-20-03	01	2023-10-28_14-20-03	30	5	1833.0	2553.5	1816.5	2573.0
bumblebox-01_2023-10-28_14-20-03	01	2023-10-28_14-20-03	30	13	2006.25	2103.0	1992.5	2078.0
bumblebox-01_2023-10-28_14-20-03	01	2023-10-28_14-20-03	30	10	2025.25	1920.25	2043.5	1945.5
bumblebox-01_2023-10-28_14-20-03	01	2023-10-28_14-20-03	30	15	2296.75	1832.0	2314.0	1858.0
bumblebox-01_2023-10-28_14-20-03	01	2023-10-28_14-20-03	30	1	1830.75	1338.25	1816.0	1308.0
bumblebox-01_2023-10-28_14-20-03	01	2023-10-28_14-20-03	30	11	1697.0	1088.5	1699.5	1101.0
bumblebox-01_2023-10-28_14-20-03	01	2023-10-28_14-20-03	30	6	2223.0	327.5	2248.5	336.0
bumblebox-01_2023-10-28_14-20-03	01	2023-10-28_14-20-03	30	2	754.75	2144.25	745.0	2115.0
bumblebox-01_2023-10-28_14-20-03	01	2023-10-28_14-20-03	30	4	2326.75	2079.0	2299.0	2084.5
bumblebox-01_2023-10-28_14-20-03	01	2023-10-28_14-20-03	31	5	1689.0	2675.75	1679.0	2698.5
bumblebox-01_2023-10-28_14-20-03	01	2023-10-28_14-20-03	31	13	2000.0	2065.25	1988.5	2037.5
bumblebox-01_2023-10-28_14-20-03	01	2023-10-28_14-20-03	31	4	2345.0	2047.0	2322.0	2045.0
bumblebox-01_2023-10-28_14-20-03	01	2023-10-28_14-20-03	31	10	2002.75	1898.5	2022.5	1921.0
bumblebox-01_2023-10-28_14-20-03	01	2023-10-28_14-20-03	31	15	2298.75	1855.5	2310.5	1883.0
bumblebox-01_2023-10-28_14-20-03	01	2023-10-28_14-20-03	31	1	1829.25	1339.5	1816.5	1308.5
bumblebox-01_2023-10-28_14-20-03	01	2023-10-28_14-20-03	31	11	1699.75	1089.25	1704.0	1102.0
bumblebox-01_2023-10-28_14-20-03	01	2023-10-28_14-20-03	31	6	2228.0	324.25	2255.5	330.0
bumblebox-01_2023-10-28_14-20-03	01	2023-10-28_14-20-03	31	2	772.0	2038.25	784.0	2009.5
bumblebox-01_2023-10-28_14-20-03	01	2023-10-28_14-20-03	32	5	1568.0	2721.75	1552.0	2745.5
bumblebox-01_2023-10-28_14-20-03	01	2023-10-28_14-20-03	32	0	2273.0	2088.25	2246.0	2096.5
bumblebox-01_2023-10-28_14-20-03	01	2023-10-28_14-20-03	32	13	1967.25	1970.0	1956.0	1942.0
bumblebox-01_2023-10-28_14-20-03	01	2023-10-28_14-20-03	32	15	2279.75	1809.5	2276.5	1841.5
bumblebox-01_2023-10-28_14-20-03	01	2023-10-28_14-20-03	32	1	1830.25	1330.75	1816.0	1300.0
bumblebox-01_2023-10-28_14-20-03	01	2023-10-28_14-20-03	32	11	1695.75	1089.5	1698.0	1103.0
bumblebox-01_2023-10-28_14-20-03	01	2023-10-28_14-20-03	32	6	2230.75	327.25	2259.5	333.0
bumblebox-01_2023-10-28_14-20-03	01	2023-10-28_14-20-03	32	2	882.0	1945.5	908.0	1929.0
bumblebox-01_2023-10-28_14-20-03	01	2023-10-28_14-20-03	32	10	2024.0	1930.5	2043.0	1956.0
bumblebox-01_2023-10-28_14-20-03	01	2023-10-28_14-20-03	33	0	2245.75	2104.25	2215.5	2112.5
bumblebox-01_2023-10-28_14-20-03	01	2023-10-28_14-20-03	33	10	2017.75	1924.25	2031.5	1953.0
bumblebox-01_2023-10-28_14-20-03	01	2023-10-28_14-20-03	33	13	1944.0	1921.25	1930.0	1894.5
bumblebox-01_2023-10-28_14-20-03	01	2023-10-28_14-20-03	33	15	2302.25	1766.5	2282.5	1791.5
bumblebox-01_2023-10-28_14-20-03	01	2023-10-28_14-20-03	33	1	1827.5	1330.75	1812.0	1300.5
bumblebox-01_2023-10-28_14-20-03	01	2023-10-28_14-20-03	33	11	1702.25	1081.75	1705.0	1090.0
bumblebox-01_2023-10-28_14-20-03	01	2023-10-28_14-20-03	33	6	2229.5	332.0	2257.5	338.0
bumblebox-01_2023-10-28_14-20-03	01	2023-10-28_14-20-03	33	5	1533.25	2780.5	1519.5	2802.0
bumblebox-01_2023-10-28_14-20-03	01	2023-10-28_14-20-03	33	4	2372.75	1999.0	2363.5	1985.5
bumblebox-01_2023-10-28_14-20-03	01	2023-10-28_14-20-03	33	2	1000.5	1947.25	1031.0	1939.0
bumblebox-01_2023-10-28_14-20-03	01	2023-10-28_14-20-03	34	5	1553.5	2722.5	1533.0	2737.5
bumblebox-01_2023-10-28_14-20-03	01	2023-10-28_14-20-03	34	0	2240.25	2078.0	2208.0	2081.5
bumblebox-01_2023-10-28_14-20-03	01	2023-10-28_14-20-03	34	4	2352.0	1941.0	2340.0	1915.5
bumblebox-01_2023-10-28_14-20-03	01	2023-10-28_14-20-03	34	13	1925.25	1902.0	1914.5	1875.0
bumblebox-01_2023-10-28_14-20-03	01	2023-10-28_14-20-03	34	10	1989.5	1891.25	2004.5	1917.5
bumblebox-01_2023-10-28_14-20-03	01	2023-10-28_14-20-03	34	15	2296.0	1681.25	2290.5	1708.0
bumblebox-01_2023-10-28_14-20-03	01	2023-10-28_14-20-03	34	1	1828.5	1329.75	1813.0	1299.5
bumblebox-01_2023-10-28_14-20-03	01	2023-10-28_14-20-03	34	6	2233.25	327.0	2261.5	332.5
bumblebox-01_2023-10-28_14-20-03	01	2023-10-28_14-20-03	34	2	1171.0	1960.25	1199.0	1946.5
bumblebox-01_2023-10-28_14-20-03	01	2023-10-28_14-20-03	35	5	1608.0	2724.75	1608.0	2749.5
bumblebox-01_2023-10-28_14-20-03	01	2023-10-28_14-20-03	35	0	2216.5	2082.75	2185.0	2085.0
bumblebox-01_2023-10-28_14-20-03	01	2023-10-28_14-20-03	35	10	2015.0	1901.0	2035.0	1925.5
bumblebox-01_2023-10-28_14-20-03	01	2023-10-28_14-20-03	35	13	1887.0	1851.75	1881.5	1825.0
bumblebox-01_2023-10-28_14-20-03	01	2023-10-28_14-20-03	35	15	2258.5	1644.0	2234.5	1660.0
bumblebox-01_2023-10-28_14-20-03	01	2023-10-28_14-20-03	35	1	1830.25	1330.0	1814.5	1300.0
bumblebox-01_2023-10-28_14-20-03	01	2023-10-28_14-20-03	35	11	1707.75	1082.5	1711.5	1095.0
bumblebox-01_2023-10-28_14-20-03	01	2023-10-28_14-20-03	35	6	2233.75	326.5	2262.0	333.0
bumblebox-01_2023-10-28_14-20-03	01	2023-10-28_14-20-03	35	4	2369.0	1955.5	2357.5	1933.5
bumblebox-01_2023-10-28_14-20-03	01	2023-10-28_14-20-03	35	2	1257.75	1904.5	1273.0	1877.0
bumblebox-01_2023-10-28_14-20-03	01	2023-10-28_14-20-03	36	5	1657.5	2730.25	1665.0	2753.0
bumblebox-01_2023-10-28_14-20-03	01	2023-10-28_14-20-03	36	0	2165.25	2093.0	2135.5	2088.0
bumblebox-01_2023-10-28_14-20-03	01	2023-10-28_14-20-03	36	10	2019.25	1907.25	2040.0	1931.0
bumblebox-01_2023-10-28_14-20-03	01	2023-10-28_14-20-03	36	15	2195.5	1585.5	2166.0	1572.0
bumblebox-01_2023-10-28_14-20-03	01	2023-10-28_14-20-03	36	1	1817.25	1326.75	1801.0	1297.0
bumblebox-01_2023-10-28_14-20-03	01	2023-10-28_14-20-03	36	11	1708.5	1081.0	1711.5	1094.0
bumblebox-01_2023-10-28_14-20-03	01	2023-10-28_14-20-03	36	6	2235.25	324.0	2263.5	330.0
bumblebox-01_2023-10-28_14-20-03	01	2023-10-28_14-20-03	36	4	2364.25	1957.5	2355.0	1934.0
bumblebox-01_2023-10-28_14-20-03	01	2023-10-28_14-20-03	36	2	1323.75	1768.25	1335.5	1739.0
bumblebox-01_2023-10-28_14-20-03	01	2023-10-28_14-20-03	37	5	1667.5	2699.5	1675.0	2727.0
bumblebox-01_2023-10-28_14-20-03	01	2023-10-28_14-20-03	37	0	2174.25	2094.5	2143.5	2092.0
bumblebox-01_2023-10-28_14-20-03	01	2023-10-28_14-20-03	37	4	2359.5	1950.25	2350.0	1925.0
bumblebox-01_2023-10-28_14-20-03	01	2023-10-28_14-20-03	37	10	2026.75	1910.75	2048.5	1934.0
bumblebox-01_2023-10-28_14-20-03	01	2023-10-28_14-20-03	37	15	2209.25	1504.0	2196.5	1480.5
bumblebox-01_2023-10-28_14-20-03	01	2023-10-28_14-20-03	37	1	1835.25	1340.5	1826.0	1308.0
bumblebox-01_2023-10-28_14-20-03	01	2023-10-28_14-20-03	37	11	1706.25	1083.0	1711.0	1095.5
bumblebox-01_2023-10-28_14-20-03	01	2023-10-28_14-20-03	37	6	2232.75	323.75	2261.0	329.0
bumblebox-01_2023-10-28_14-20-03	01	2023-10-28_14-20-03	37	2	1419.75	1590.25	1426.0	1560.0
bumblebox-01_2023-10-28_14-20-03	01	2023-10-28_14-20-03	38	5	1659.0	2728.75	1667.5	2759.5
bumblebox-01_2023-10-28_14-20-03	01	2023-10-28_14-20-03	38	0	2172.25	2096.0	2141.5	2095.0
bumblebox-01_2023-10-28_14-20-03	01	2023-10-28_14-20-03	38	4	2356.5	1953.5	2347.5	1927.5
bumblebox-01_2023-10-28_14-20-03	01	2023-10-28_14-20-03	38	10	2023.75	1911.25	2045.0	1935.5
bumblebox-01_2023-10-28_14-20-03	01	2023-10-28_14-20-03	38	15	2242.25	1396.0	2240.0	1369.5
bumblebox-01_2023-10-28_14-20-03	01	2023-10-28_14-20-03	38	1	1822.75	1343.25	1812.0	1311.0
bumblebox-01_2023-10-28_14-20-03	01	2023-10-28_14-20-03	38	11	1710.75	1081.0	1715.0	1094.0
bumblebox-01_2023-10-28_14-20-03	01	2023-10-28_14-20-03	38	6	2234.75	324.0	2263.0	330.5
bumblebox-01_2023-10-28_14-20-03	01	2023-10-28_14-20-03	38	2	1468.75	1440.5	1478.0	1411.0
bumblebox-01_2023-10-28_14-20-03	01	2023-10-28_14-20-03	39	5	1684.25	2836.75	1693.0	2868.0
bumblebox-01_2023-10-28_14-20-03	01	2023-10-28_14-20-03	39	0	2158.5	2089.25	2128.0	2086.5
bumblebox-01_2023-10-28_14-20-03	01	2023-10-28_14-20-03	39	10	2026.25	1913.5	2047.0	1939.0
bumblebox-01_2023-10-28_14-20-03	01	2023-10-28_14-20-03	39	15	2241.25	1350.5	2237.5	1322.0
bumblebox-01_2023-10-28_14-20-03	01	2023-10-28_14-20-03	39	1	1818.25	1341.25	1806.5	1309.5
bumblebox-01_2023-10-28_14-20-03	01	2023-10-28_14-20-03	39	6	2233.25	324.0	2261.0	330.0
bumblebox-01_2023-10-28_14-20-03	01	2023-10-28_14-20-03	39	4	2357.75	1959.0	2346.5	1936.5
bumblebox-01_2023-10-28_14-20-03	01	2023-10-28_14-20-03	39	11	1710.0	1081.5	1713.0	1094.0
bumblebox-01_2023-10-28_14-20-03	01	2023-10-28_14-20-03	40	5	1710.0	2911.25	1713.5	2941.5
bumblebox-01_2023-10-28_14-20-03	01	2023-10-28_14-20-03	40	0	2100.25	2105.5	2071.5	2099.0
bumblebox-01_2023-10-28_14-20-03	01	2023-10-28_14-20-03	40	4	2355.0	1951.75	2340.0	1931.5
bumblebox-01_2023-10-28_14-20-03	01	2023-10-28_14-20-03	40	10	2023.0	1912.5	2041.5	1939.5
bumblebox-01_2023-10-28_14-20-03	01	2023-10-28_14-20-03	40	1	1816.5	1341.0	1805.0	1309.5
bumblebox-01_2023-10-28_14-20-03	01	2023-10-28_14-20-03	40	11	1703.0	1080.75	1704.5	1091.5
bumblebox-01_2023-10-28_14-20-03	01	2023-10-28_14-20-03	40	6	2231.5	329.5	2259.0	336.5
bumblebox-01_2023-10-28_14-20-03	01	2023-10-28_14-20-03	40	15	2195.75	1309.75	2181.0	1281.5
bumblebox-01_2023-10-28_14-20-03	01	2023-10-28_14-20-03	41	5	1730.25	2980.5	1745.0	3003.5
bumblebox-01_2023-10-28_14-20-03	01	2023-10-28_14-20-03	41	0	2071.0	2119.75	2043.0	2125.0
bumblebox-01_2023-10-28_14-20-03	01	2023-10-28_14-20-03	41	10	2037.5	1919.0	2054.0	1947.0
bumblebox-01_2023-10-28_14-20-03	01	2023-10-28_14-20-03	41	1	1817.0	1346.25	1804.5	1314.5
bumblebox-01_2023-10-28_14-20-03	01	2023-10-28_14-20-03	41	15	2158.0	1222.25	2151.0	1207.0
bumblebox-01_2023-10-28_14-20-03	01	2023-10-28_14-20-03	41	11	1703.25	1082.5	1705.5	1094.0
bumblebox-01_2023-10-28_14-20-03	01	2023-10-28_14-20-03	41	6	2231.75	333.75	2259.0	342.5
bumblebox-01_2023-10-28_14-20-03	01	2023-10-28_14-20-03	41	4	2346.75	1951.5	2330.5	1930.5
bumblebox-01_2023-10-28_14-20-03	01	2023-10-28_14-20-03	42	5	1797.5	2963.75	1822.0	2977.0
bumblebox-01_2023-10-28_14-20-03	01	2023-10-28_14-20-03	42	0	2061.5	2110.5	2035.5	2120.5
bumblebox-01_2023-10-28_14-20-03	01	2023-10-28_14-20-03	42	10	2042.25	1919.75	2059.5	1947.5
bumblebox-01_2023-10-28_14-20-03	01	2023-10-28_14-20-03	42	1	1817.75	1334.75	1804.5	1303.0
bumblebox-01_2023-10-28_14-20-03	01	2023-10-28_14-20-03	42	15	2196.5	1157.5	2195.5	1138.5
bumblebox-01_2023-10-28_14-20-03	01	2023-10-28_14-20-03	42	11	1708.5	1081.5	1712.5	1094.0
bumblebox-01_2023-10-28_14-20-03	01	2023-10-28_14-20-03	42	6	2229.5	334.25	2256.5	342.0
bumblebox-01_2023-10-28_14-20-03	01	2023-10-28_14-20-03	42	4	2345.5	1949.75	2329.0	1928.0
bumblebox-01_2023-10-28_14-20-03	01	2023-10-28_14-20-03	43	5	1807.75	2912.5	1838.5	2907.5
bumblebox-01_2023-10-28_14-20-03	01	2023-10-28_14-20-03	43	0	2041.0	2112.5	2014.0	2122.0
bumblebox-01_2023-10-28_14-20-03	01	2023-10-28_14-20-03	43	10	2037.0	1914.75	2053.0	1943.0
bumblebox-01_2023-10-28_14-20-03	01	2023-10-28_14-20-03	43	1	1814.5	1330.5	1801.5	1300.0
bumblebox-01_2023-10-28_14-20-03	01	2023-10-28_14-20-03	43	15	2309.0	1094.0	2325.0	1071.0
bumblebox-01_2023-10-28_14-20-03	01	2023-10-28_14-20-03	43	11	1705.75	1083.75	1708.5	1097.5
bumblebox-01_2023-10-28_14-20-03	01	2023-10-28_14-20-03	43	6	2224.25	334.0	2250.5	343.0
bumblebox-01_2023-10-28_14-20-03	01	2023-10-28_14-20-03	43	4	2328.5	1944.75	2311.5	1923.0
bumblebox-01_2023-10-28_14-20-03	01	2023-10-28_14-20-03	44	0	2010.0	2108.5	1982.0	2113.5
bumblebox-01_2023-10-28_14-20-03	01	2023-10-28_14-20-03	44	4	2318.25	1927.0	2295.0	1907.0
bumblebox-01_2023-10-28_14-20-03	01	2023-10-28_14-20-03	44	10	2030.0	1913.75	2045.5	1942.5
bumblebox-01_2023-10-28_14-20-03	01	2023-10-28_14-20-03	44	1	1816.75	1343.25	1805.5	1311.0
bumblebox-01_2023-10-28_14-20-03	01	2023-10-28_14-20-03	44	11	1706.5	1083.0	1709.0	1096.5
bumblebox-01_2023-10-28_14-20-03	01	2023-10-28_14-20-03	44	15	2500.75	1084.25	2529.5	1074.5
bumblebox-01_2023-10-28_14-20-03	01	2023-10-28_14-20-03	44	6	2215.0	338.0	2241.0	346.5
bumblebox-01_2023-10-28_14-20-03	01	2023-10-28_14-20-03	45	0	1983.5	2155.0	1961.0	2171.0
bumblebox-01_2023-10-28_14-20-03	01	2023-10-28_14-20-03	45	10	2036.25	1913.5	2054.5	1940.0
bumblebox-01_2023-10-28_14-20-03	01	2023-10-28_14-20-03	45	4	2284.0	1902.5	2263.0	1876.5
bumblebox-01_2023-10-28_14-20-03	01	2023-10-28_14-20-03	45	1	1817.25	1338.5	1808.5	1306.0
bumblebox-01_2023-10-28_14-20-03	01	2023-10-28_14-20-03	45	15	2644.5	1122.25	2675.0	1121.0
bumblebox-01_2023-10-28_14-20-03	01	2023-10-28_14-20-03	45	6	2223.75	332.5	2250.0	340.0
bumblebox-01_2023-10-28_14-20-03	01	2023-10-28_14-20-03	45	11	1708.5	1074.25	1713.5	1081.5
bumblebox-01_2023-10-28_14-20-03	01	2023-10-28_14-20-03	46	0	2017.75	2202.0	2002.0	2224.5
bumblebox-01_2023-10-28_14-20-03	01	2023-10-28_14-20-03	46	10	2034.0	1912.25	2050.5	1940.0
bumblebox-01_2023-10-28_14-20-03	01	2023-10-28_14-20-03	46	4	2298.25	1890.0	2284.5	1859.5
bumblebox-01_2023-10-28_14-20-03	01	2023-10-28_14-20-03	46	1	1814.25	1345.75	1804.5	1312.5
bumblebox-01_2023-10-28_14-20-03	01	2023-10-28_14-20-03	46	11	1721.5	1082.5	1733.5	1092.5
bumblebox-01_2023-10-28_14-20-03	01	2023-10-28_14-20-03	46	15	2671.0	1066.25	2696.0	1049.0
bumblebox-01_2023-10-28_14-20-03	01	2023-10-28_14-20-03	46	6	2222.25	330.75	2248.5	338.0
bumblebox-01_2023-10-28_14-20-03	01	2023-10-28_14-20-03	47	10	2041.75	1915.75	2058.0	1943.5
bumblebox-01_2023-10-28_14-20-03	01	2023-10-28_14-20-03	47	4	2306.0	1800.25	2299.5	1772.0
bumblebox-01_2023-10-28_14-20-03	01	2023-10-28_14-20-03	47	1	1809.0	1342.25	1798.0	1310.0
bumblebox-01_2023-10-28_14-20-03	01	2023-10-28_14-20-03	47	13	2161.25	1174.5	2176.0	1152.5
bumblebox-01_2023-10-28_14-20-03	01	2023-10-28_14-20-03	47	11	1756.75	1097.75	1768.5	1117.5
bumblebox-01_2023-10-28_14-20-03	01	2023-10-28_14-20-03	47	6	2223.75	330.5	2250.0	337.5
bumblebox-01_2023-10-28_14-20-03	01	2023-10-28_14-20-03	47	0	2004.0	2241.0	1995.0	2264.5
bumblebox-01_2023-10-28_14-20-03	01	2023-10-28_14-20-03	47	15	2699.25	982.25	2720.0	961.5
bumblebox-01_2023-10-28_14-20-03	01	2023-10-28_14-20-03	48	0	2015.5	2235.75	2002.0	2259.0
bumblebox-01_2023-10-28_14-20-03	01	2023-10-28_14-20-03	48	10	2038.5	1918.5	2055.5	1946.5
bumblebox-01_2023-10-28_14-20-03	01	2023-10-28_14-20-03	48	4	2317.5	1772.0	2312.0	1747.0
bumblebox-01_2023-10-28_14-20-03	01	2023-10-28_14-20-03	48	1	1811.75	1355.0	1800.0	1323.5
bumblebox-01_2023-10-28_14-20-03	01	2023-10-28_14-20-03	48	11	1739.5	1120.5	1736.0	1147.5
bumblebox-01_2023-10-28_14-20-03	01	2023-10-28_14-20-03	48	13	2161.5	1121.0	2164.5	1094.5
bumblebox-01_2023-10-28_14-20-03	01	2023-10-28_14-20-03	48	6	2225.25	330.25	2252.0	337.5
bumblebox-01_2023-10-28_14-20-03	01	2023-10-28_14-20-03	49	0	1994.0	2255.25	1981.0	2277.0
bumblebox-01_2023-10-28_14-20-03	01	2023-10-28_14-20-03	49	10	2040.5	1920.25	2055.5	1949.5
bumblebox-01_2023-10-28_14-20-03	01	2023-10-28_14-20-03	49	4	2328.0	1761.75	2313.0	1741.0
bumblebox-01_2023-10-28_14-20-03	01	2023-10-28_14-20-03	49	1	1784.5	1359.25	1770.0	1328.5
bumblebox-01_2023-10-28_14-20-03	01	2023-10-28_14-20-03	49	11	1727.0	1111.5	1717.0	1136.0
bumblebox-01_2023-10-28_14-20-03	01	2023-10-28_14-20-03	49	13	2135.75	1052.75	2137.0	1027.0
bumblebox-01_2023-10-28_14-20-03	01	2023-10-28_14-20-03	49	6	2224.75	330.25	2251.0	337.0
bumblebox-01_2023-10-28_14-20-03	01	2023-10-28_14-20-03	50	0	1993.5	2223.0	1981.5	2246.0
bumblebox-01_2023-10-28_14-20-03	01	2023-10-28_14-20-03	50	10	2044.75	1921.0	2059.5	1950.0
bumblebox-01_2023-10-28_14-20-03	01	2023-10-28_14-20-03	50	1	1765.0	1396.5	1752.5	1365.0
bumblebox-01_2023-10-28_14-20-03	01	2023-10-28_14-20-03	50	11	1729.5	1098.0	1713.0	1119.5
bumblebox-01_2023-10-28_14-20-03	01	2023-10-28_14-20-03	50	13	2131.75	999.0	2135.5	973.5
bumblebox-01_2023-10-28_14-20-03	01	2023-10-28_14-20-03	50	6	2222.25	329.0	2249.0	335.5
bumblebox-01_2023-10-28_14-20-03	01	2023-10-28_14-20-03	50	4	2348.0	1776.25	2331.5	1750.0
bumblebox-01_2023-10-28_14-20-03	01	2023-10-28_14-20-03	51	0	2011.75	2264.5	2002.0	2292.0
bumblebox-01_2023-10-28_14-20-03	01	2023-10-28_14-20-03	51	10	2043.75	1921.0	2059.5	1949.5
bumblebox-01_2023-10-28_14-20-03	01	2023-10-28_14-20-03	51	4	2312.75	1751.5	2292.5	1727.0
bumblebox-01_2023-10-28_14-20-03	01	2023-10-28_14-20-03	51	1	1762.25	1393.5	1747.0	1364.0
bumblebox-01_2023-10-28_14-20-03	01	2023-10-28_14-20-03	51	11	1722.5	1116.75	1710.5	1142.0
bumblebox-01_2023-10-28_14-20-03	01	2023-10-28_14-20-03	51	13	2108.25	974.25	2115.0	950.5
bumblebox-01_2023-10-28_14-20-03	01	2023-10-28_14-20-03	51	6	2228.0	326.75	2255.5	332.0
