## Supplementary material for "The BumbleBox: An open-source platform for quantifying behavior in bumblebee colonies": Sample BumbleBox Data Output: bumblebox-01_2023-10-28_14-25-02_raw.csv

filename	colony number	datetime	frame	ID	centroidX	centroidY	frontX	frontY
bumblebox-01_2023-10-28_14-25-02	01	2023-10-28_14-25-02	0	12	2202.0	1999.75	2172.0	1986.5
bumblebox-01_2023-10-28_14-25-02	01	2023-10-28_14-25-02	0	2	1973.25	1876.0	1975.0	1850.0
bumblebox-01_2023-10-28_14-25-02	01	2023-10-28_14-25-02	0	13	2458.0	1740.0	2458.0	1709.5
bumblebox-01_2023-10-28_14-25-02	01	2023-10-28_14-25-02	0	1	2311.5	1612.0	2337.5	1599.5
bumblebox-01_2023-10-28_14-25-02	01	2023-10-28_14-25-02	0	10	1905.0	1493.75	1907.0	1463.0
bumblebox-01_2023-10-28_14-25-02	01	2023-10-28_14-25-02	0	7	1556.5	1498.5	1534.0	1481.0
bumblebox-01_2023-10-28_14-25-02	01	2023-10-28_14-25-02	0	4	2155.0	1443.5	2174.0	1423.0
bumblebox-01_2023-10-28_14-25-02	01	2023-10-28_14-25-02	0	8	2226.5	535.25	2257.0	528.0
bumblebox-01_2023-10-28_14-25-02	01	2023-10-28_14-25-02	1	12	2208.5	1995.5	2180.0	1981.0
bumblebox-01_2023-10-28_14-25-02	01	2023-10-28_14-25-02	1	13	2473.0	1674.5	2466.0	1644.5
bumblebox-01_2023-10-28_14-25-02	01	2023-10-28_14-25-02	1	1	2315.0	1611.75	2339.5	1601.0
bumblebox-01_2023-10-28_14-25-02	01	2023-10-28_14-25-02	1	10	1920.25	1491.25	1918.5	1464.0
bumblebox-01_2023-10-28_14-25-02	01	2023-10-28_14-25-02	1	7	1553.0	1497.5	1531.0	1483.0
bumblebox-01_2023-10-28_14-25-02	01	2023-10-28_14-25-02	1	8	2208.0	546.75	2239.5	542.5
bumblebox-01_2023-10-28_14-25-02	01	2023-10-28_14-25-02	1	2	1981.5	1849.0	1984.5	1824.5
bumblebox-01_2023-10-28_14-25-02	01	2023-10-28_14-25-02	1	4	2173.5	1371.25	2187.0	1346.0
bumblebox-01_2023-10-28_14-25-02	01	2023-10-28_14-25-02	2	12	2200.25	2000.0	2170.5	1987.0
bumblebox-01_2023-10-28_14-25-02	01	2023-10-28_14-25-02	2	2	1981.25	1853.5	1982.0	1826.5
bumblebox-01_2023-10-28_14-25-02	01	2023-10-28_14-25-02	2	13	2475.0	1608.5	2470.0	1578.5
bumblebox-01_2023-10-28_14-25-02	01	2023-10-28_14-25-02	2	1	2319.25	1611.5	2344.0	1601.5
bumblebox-01_2023-10-28_14-25-02	01	2023-10-28_14-25-02	2	10	1906.25	1483.5	1899.5	1456.0
bumblebox-01_2023-10-28_14-25-02	01	2023-10-28_14-25-02	2	7	1555.0	1489.25	1533.5	1474.0
bumblebox-01_2023-10-28_14-25-02	01	2023-10-28_14-25-02	2	4	2227.5	1379.25	2241.5	1353.5
bumblebox-01_2023-10-28_14-25-02	01	2023-10-28_14-25-02	2	9	2091.5	1202.0	2109.5	1213.5
bumblebox-01_2023-10-28_14-25-02	01	2023-10-28_14-25-02	2	8	2191.5	520.25	2221.5	512.5
bumblebox-01_2023-10-28_14-25-02	01	2023-10-28_14-25-02	3	1	2318.75	1614.25	2344.5	1604.5
bumblebox-01_2023-10-28_14-25-02	01	2023-10-28_14-25-02	3	10	1896.75	1513.75	1881.0	1494.5
bumblebox-01_2023-10-28_14-25-02	01	2023-10-28_14-25-02	3	13	2470.0	1498.0	2455.5	1470.5
bumblebox-01_2023-10-28_14-25-02	01	2023-10-28_14-25-02	3	7	1559.0	1480.0	1537.0	1465.0
bumblebox-01_2023-10-28_14-25-02	01	2023-10-28_14-25-02	3	9	2140.5	1224.75	2154.0	1237.0
bumblebox-01_2023-10-28_14-25-02	01	2023-10-28_14-25-02	3	8	2185.75	522.25	2216.0	519.0
bumblebox-01_2023-10-28_14-25-02	01	2023-10-28_14-25-02	3	12	2200.0	1997.0	2170.5	1983.5
bumblebox-01_2023-10-28_14-25-02	01	2023-10-28_14-25-02	3	2	1979.75	1851.5	1981.5	1825.5
bumblebox-01_2023-10-28_14-25-02	01	2023-10-28_14-25-02	4	12	2208.75	2000.0	2178.5	1988.5
bumblebox-01_2023-10-28_14-25-02	01	2023-10-28_14-25-02	4	1	2318.0	1613.75	2342.5	1604.0
bumblebox-01_2023-10-28_14-25-02	01	2023-10-28_14-25-02	4	7	1562.25	1479.5	1540.5	1464.0
bumblebox-01_2023-10-28_14-25-02	01	2023-10-28_14-25-02	4	10	1877.5	1360.75	1868.0	1330.0
bumblebox-01_2023-10-28_14-25-02	01	2023-10-28_14-25-02	4	8	2180.75	476.5	2207.5	469.5
bumblebox-01_2023-10-28_14-25-02	01	2023-10-28_14-25-02	4	13	2441.25	1410.25	2427.5	1383.0
bumblebox-01_2023-10-28_14-25-02	01	2023-10-28_14-25-02	5	12	2211.0	2000.75	2180.0	1990.0
bumblebox-01_2023-10-28_14-25-02	01	2023-10-28_14-25-02	5	1	2319.75	1614.25	2345.5	1604.0
bumblebox-01_2023-10-28_14-25-02	01	2023-10-28_14-25-02	5	7	1566.0	1483.5	1543.5	1468.0
bumblebox-01_2023-10-28_14-25-02	01	2023-10-28_14-25-02	5	13	2495.25	1360.5	2489.5	1331.0
bumblebox-01_2023-10-28_14-25-02	01	2023-10-28_14-25-02	5	10	1793.25	1171.25	1776.5	1151.5
bumblebox-01_2023-10-28_14-25-02	01	2023-10-28_14-25-02	5	4	2295.5	1159.25	2292.0	1138.0
bumblebox-01_2023-10-28_14-25-02	01	2023-10-28_14-25-02	5	8	2206.5	425.5	2234.0	414.5
bumblebox-01_2023-10-28_14-25-02	01	2023-10-28_14-25-02	6	12	2227.0	1994.25	2196.5	1985.0
bumblebox-01_2023-10-28_14-25-02	01	2023-10-28_14-25-02	6	7	1554.25	1489.75	1530.5	1476.0
bumblebox-01_2023-10-28_14-25-02	01	2023-10-28_14-25-02	6	13	2577.75	1341.25	2584.5	1315.5
bumblebox-01_2023-10-28_14-25-02	01	2023-10-28_14-25-02	6	4	2386.75	1030.0	2402.0	1007.0
bumblebox-01_2023-10-28_14-25-02	01	2023-10-28_14-25-02	6	8	2186.5	468.5	2211.0	453.0
bumblebox-01_2023-10-28_14-25-02	01	2023-10-28_14-25-02	6	1	2327.25	1621.0	2351.5	1608.5
bumblebox-01_2023-10-28_14-25-02	01	2023-10-28_14-25-02	7	12	2217.0	1982.0	2184.0	1977.5
bumblebox-01_2023-10-28_14-25-02	01	2023-10-28_14-25-02	7	1	2325.75	1620.5	2351.0	1607.0
bumblebox-01_2023-10-28_14-25-02	01	2023-10-28_14-25-02	7	7	1554.75	1489.0	1532.0	1473.5
bumblebox-01_2023-10-28_14-25-02	01	2023-10-28_14-25-02	7	13	2575.25	1337.0	2577.0	1308.0
bumblebox-01_2023-10-28_14-25-02	01	2023-10-28_14-25-02	7	10	1733.25	1086.75	1715.5	1076.5
bumblebox-01_2023-10-28_14-25-02	01	2023-10-28_14-25-02	7	4	2382.0	947.75	2394.5	920.0
bumblebox-01_2023-10-28_14-25-02	01	2023-10-28_14-25-02	7	8	2197.75	495.0	2225.0	482.5
bumblebox-01_2023-10-28_14-25-02	01	2023-10-28_14-25-02	8	12	2212.5	1974.75	2180.0	1967.0
bumblebox-01_2023-10-28_14-25-02	01	2023-10-28_14-25-02	8	1	2309.75	1618.5	2335.5	1607.0
bumblebox-01_2023-10-28_14-25-02	01	2023-10-28_14-25-02	8	7	1562.25	1520.0	1538.5	1506.0
bumblebox-01_2023-10-28_14-25-02	01	2023-10-28_14-25-02	8	13	2563.75	1328.25	2561.0	1298.5
bumblebox-01_2023-10-28_14-25-02	01	2023-10-28_14-25-02	8	10	1714.75	1093.0	1697.0	1085.5
bumblebox-01_2023-10-28_14-25-02	01	2023-10-28_14-25-02	8	4	2267.5	911.0	2267.5	883.0
bumblebox-01_2023-10-28_14-25-02	01	2023-10-28_14-25-02	8	8	2197.0	507.0	2222.5	494.5
bumblebox-01_2023-10-28_14-25-02	01	2023-10-28_14-25-02	9	12	2238.5	1977.5	2215.0	1956.5
bumblebox-01_2023-10-28_14-25-02	01	2023-10-28_14-25-02	9	1	2320.25	1628.25	2344.0	1616.0
bumblebox-01_2023-10-28_14-25-02	01	2023-10-28_14-25-02	9	7	1562.0	1536.0	1540.0	1514.0
bumblebox-01_2023-10-28_14-25-02	01	2023-10-28_14-25-02	9	13	2564.5	1294.5	2558.5	1265.5
bumblebox-01_2023-10-28_14-25-02	01	2023-10-28_14-25-02	9	10	1731.75	1105.5	1727.5	1086.0
bumblebox-01_2023-10-28_14-25-02	01	2023-10-28_14-25-02	9	4	2222.25	881.25	2217.5	852.5
bumblebox-01_2023-10-28_14-25-02	01	2023-10-28_14-25-02	9	8	2196.25	493.75	2219.0	479.0
bumblebox-01_2023-10-28_14-25-02	01	2023-10-28_14-25-02	10	12	2242.25	1981.25	2217.5	1961.0
bumblebox-01_2023-10-28_14-25-02	01	2023-10-28_14-25-02	10	1	2321.5	1636.75	2345.0	1624.0
bumblebox-01_2023-10-28_14-25-02	01	2023-10-28_14-25-02	10	7	1551.75	1542.75	1532.0	1517.5
bumblebox-01_2023-10-28_14-25-02	01	2023-10-28_14-25-02	10	13	2510.75	1237.25	2495.5	1211.0
bumblebox-01_2023-10-28_14-25-02	01	2023-10-28_14-25-02	10	10	1754.0	1102.25	1755.0	1080.0
bumblebox-01_2023-10-28_14-25-02	01	2023-10-28_14-25-02	10	4	2153.0	798.25	2144.0	772.5
bumblebox-01_2023-10-28_14-25-02	01	2023-10-28_14-25-02	10	2	1960.25	1839.75	1970.0	1822.5
bumblebox-01_2023-10-28_14-25-02	01	2023-10-28_14-25-02	10	8	2194.75	496.25	2218.0	481.0
bumblebox-01_2023-10-28_14-25-02	01	2023-10-28_14-25-02	11	12	2225.5	1985.0	2198.5	1967.5
bumblebox-01_2023-10-28_14-25-02	01	2023-10-28_14-25-02	11	1	2324.5	1631.25	2348.0	1618.5
bumblebox-01_2023-10-28_14-25-02	01	2023-10-28_14-25-02	11	7	1556.0	1560.75	1535.5	1535.0
bumblebox-01_2023-10-28_14-25-02	01	2023-10-28_14-25-02	11	10	1771.0	1112.75	1780.5	1089.0
bumblebox-01_2023-10-28_14-25-02	01	2023-10-28_14-25-02	11	13	2445.75	1100.5	2429.0	1076.0
bumblebox-01_2023-10-28_14-25-02	01	2023-10-28_14-25-02	11	4	2074.25	732.75	2060.0	707.5
bumblebox-01_2023-10-28_14-25-02	01	2023-10-28_14-25-02	11	8	2192.0	495.25	2213.5	479.5
bumblebox-01_2023-10-28_14-25-02	01	2023-10-28_14-25-02	12	12	2225.25	1986.75	2198.0	1969.0
bumblebox-01_2023-10-28_14-25-02	01	2023-10-28_14-25-02	12	1	2326.25	1629.75	2350.0	1618.0
bumblebox-01_2023-10-28_14-25-02	01	2023-10-28_14-25-02	12	7	1548.75	1574.75	1528.0	1550.0
bumblebox-01_2023-10-28_14-25-02	01	2023-10-28_14-25-02	12	10	1811.25	1142.25	1827.0	1118.0
bumblebox-01_2023-10-28_14-25-02	01	2023-10-28_14-25-02	12	13	2329.0	1000.0	2307.0	981.5
bumblebox-01_2023-10-28_14-25-02	01	2023-10-28_14-25-02	12	8	2195.25	461.5	2218.0	446.5
bumblebox-01_2023-10-28_14-25-02	01	2023-10-28_14-25-02	12	0	2744.0	2861.0	2727.0	2847.0
bumblebox-01_2023-10-28_14-25-02	01	2023-10-28_14-25-02	12	2	1990.0	1837.25	2004.0	1843.5
bumblebox-01_2023-10-28_14-25-02	01	2023-10-28_14-25-02	12	4	1966.0	766.25	1936.0	759.5
bumblebox-01_2023-10-28_14-25-02	01	2023-10-28_14-25-02	13	12	2223.25	1996.0	2193.5	1982.5
bumblebox-01_2023-10-28_14-25-02	01	2023-10-28_14-25-02	13	1	2329.25	1630.75	2353.5	1620.0
bumblebox-01_2023-10-28_14-25-02	01	2023-10-28_14-25-02	13	10	1816.25	1177.25	1834.0	1152.5
bumblebox-01_2023-10-28_14-25-02	01	2023-10-28_14-25-02	13	4	1733.5	1002.75	1706.5	1016.5
bumblebox-01_2023-10-28_14-25-02	01	2023-10-28_14-25-02	13	13	2213.25	944.25	2184.0	938.0
bumblebox-01_2023-10-28_14-25-02	01	2023-10-28_14-25-02	13	0	2750.25	2870.0	2745.0	2853.5
bumblebox-01_2023-10-28_14-25-02	01	2023-10-28_14-25-02	13	2	1978.25	1840.25	1997.0	1859.5
bumblebox-01_2023-10-28_14-25-02	01	2023-10-28_14-25-02	13	8	2202.25	432.5	2226.5	420.5
bumblebox-01_2023-10-28_14-25-02	01	2023-10-28_14-25-02	14	12	2220.25	1993.25	2192.0	1978.5
bumblebox-01_2023-10-28_14-25-02	01	2023-10-28_14-25-02	14	1	2306.25	1633.25	2332.0	1619.5
bumblebox-01_2023-10-28_14-25-02	01	2023-10-28_14-25-02	14	10	1828.5	1168.25	1839.5	1140.5
bumblebox-01_2023-10-28_14-25-02	01	2023-10-28_14-25-02	14	4	1588.25	1103.75	1561.0	1115.5
bumblebox-01_2023-10-28_14-25-02	01	2023-10-28_14-25-02	14	13	2106.5	966.0	2076.5	969.5
bumblebox-01_2023-10-28_14-25-02	01	2023-10-28_14-25-02	14	8	2222.25	403.25	2249.5	396.0
bumblebox-01_2023-10-28_14-25-02	01	2023-10-28_14-25-02	14	2	1986.75	1861.25	2008.0	1883.5
bumblebox-01_2023-10-28_14-25-02	01	2023-10-28_14-25-02	15	12	2229.75	1991.75	2200.0	1980.0
bumblebox-01_2023-10-28_14-25-02	01	2023-10-28_14-25-02	15	1	2304.25	1644.25	2328.5	1629.5
bumblebox-01_2023-10-28_14-25-02	01	2023-10-28_14-25-02	15	10	1825.0	1177.5	1828.0	1147.5
bumblebox-01_2023-10-28_14-25-02	01	2023-10-28_14-25-02	15	13	2038.5	1011.0	2010.0	1022.0
bumblebox-01_2023-10-28_14-25-02	01	2023-10-28_14-25-02	15	8	2225.25	402.0	2253.0	395.0
bumblebox-01_2023-10-28_14-25-02	01	2023-10-28_14-25-02	15	0	2921.0	2923.5	2949.0	2927.0
bumblebox-01_2023-10-28_14-25-02	01	2023-10-28_14-25-02	15	4	1391.25	1262.25	1364.0	1274.0
bumblebox-01_2023-10-28_14-25-02	01	2023-10-28_14-25-02	16	12	2223.0	1991.75	2191.5	1983.0
bumblebox-01_2023-10-28_14-25-02	01	2023-10-28_14-25-02	16	1	2314.75	1572.25	2323.5	1546.5
bumblebox-01_2023-10-28_14-25-02	01	2023-10-28_14-25-02	16	4	1248.0	1336.0	1221.0	1337.0
bumblebox-01_2023-10-28_14-25-02	01	2023-10-28_14-25-02	16	10	1830.0	1186.75	1832.5	1157.0
bumblebox-01_2023-10-28_14-25-02	01	2023-10-28_14-25-02	16	13	2016.75	1020.5	1987.5	1027.5
bumblebox-01_2023-10-28_14-25-02	01	2023-10-28_14-25-02	16	8	2226.25	406.25	2254.0	399.5
bumblebox-01_2023-10-28_14-25-02	01	2023-10-28_14-25-02	16	0	2966.0	2921.0	2995.0	2926.5
bumblebox-01_2023-10-28_14-25-02	01	2023-10-28_14-25-02	17	0	3028.25	2906.75	3057.5	2908.0
bumblebox-01_2023-10-28_14-25-02	01	2023-10-28_14-25-02	17	12	2220.0	1991.5	2189.5	1980.0
bumblebox-01_2023-10-28_14-25-02	01	2023-10-28_14-25-02	17	1	2318.5	1506.0	2318.5	1480.5
bumblebox-01_2023-10-28_14-25-02	01	2023-10-28_14-25-02	17	10	1833.5	1194.75	1834.5	1164.5
bumblebox-01_2023-10-28_14-25-02	01	2023-10-28_14-25-02	17	13	1970.75	1049.75	1943.5	1063.0
bumblebox-01_2023-10-28_14-25-02	01	2023-10-28_14-25-02	17	8	2231.75	409.5	2260.0	403.5
bumblebox-01_2023-10-28_14-25-02	01	2023-10-28_14-25-02	17	4	1176.75	1297.25	1149.0	1288.0
bumblebox-01_2023-10-28_14-25-02	01	2023-10-28_14-25-02	18	12	2221.25	1989.75	2192.0	1975.5
bumblebox-01_2023-10-28_14-25-02	01	2023-10-28_14-25-02	18	1	2301.0	1562.75	2317.0	1543.5
bumblebox-01_2023-10-28_14-25-02	01	2023-10-28_14-25-02	18	10	1838.25	1193.0	1839.5	1163.5
bumblebox-01_2023-10-28_14-25-02	01	2023-10-28_14-25-02	18	8	2260.5	400.5	2290.5	398.0
bumblebox-01_2023-10-28_14-25-02	01	2023-10-28_14-25-02	18	0	3200.75	2827.75	3230.0	2826.0
bumblebox-01_2023-10-28_14-25-02	01	2023-10-28_14-25-02	18	4	1188.0	1292.75	1158.0	1285.0
bumblebox-01_2023-10-28_14-25-02	01	2023-10-28_14-25-02	18	13	1927.0	1047.5	1899.5	1058.5
bumblebox-01_2023-10-28_14-25-02	01	2023-10-28_14-25-02	19	0	3217.0	2917.5	3235.0	2943.5
bumblebox-01_2023-10-28_14-25-02	01	2023-10-28_14-25-02	19	12	2224.5	1987.75	2195.5	1973.0
bumblebox-01_2023-10-28_14-25-02	01	2023-10-28_14-25-02	19	1	2304.0	1581.75	2332.5	1583.0
bumblebox-01_2023-10-28_14-25-02	01	2023-10-28_14-25-02	19	10	1838.5	1191.75	1838.5	1162.0
bumblebox-01_2023-10-28_14-25-02	01	2023-10-28_14-25-02	19	13	1857.5	1064.5	1832.0	1079.5
bumblebox-01_2023-10-28_14-25-02	01	2023-10-28_14-25-02	19	8	2248.25	407.5	2277.5	407.0
bumblebox-01_2023-10-28_14-25-02	01	2023-10-28_14-25-02	19	2	1979.25	1796.75	1981.5	1813.0
bumblebox-01_2023-10-28_14-25-02	01	2023-10-28_14-25-02	19	7	1537.75	1558.5	1522.0	1529.0
bumblebox-01_2023-10-28_14-25-02	01	2023-10-28_14-25-02	19	4	1205.5	1290.5	1176.0	1287.5
bumblebox-01_2023-10-28_14-25-02	01	2023-10-28_14-25-02	20	0	3206.5	2925.0	3198.5	2955.5
bumblebox-01_2023-10-28_14-25-02	01	2023-10-28_14-25-02	20	12	2225.5	1989.25	2197.0	1974.0
bumblebox-01_2023-10-28_14-25-02	01	2023-10-28_14-25-02	20	1	2383.75	1596.0	2411.5	1603.0
bumblebox-01_2023-10-28_14-25-02	01	2023-10-28_14-25-02	20	4	1313.25	1406.25	1312.0	1437.5
bumblebox-01_2023-10-28_14-25-02	01	2023-10-28_14-25-02	20	10	1814.5	1190.75	1812.5	1161.0
bumblebox-01_2023-10-28_14-25-02	01	2023-10-28_14-25-02	20	8	2238.5	396.5	2267.0	394.5
bumblebox-01_2023-10-28_14-25-02	01	2023-10-28_14-25-02	21	0	3233.5	2874.75	3213.5	2895.0
bumblebox-01_2023-10-28_14-25-02	01	2023-10-28_14-25-02	21	12	2220.75	1992.5	2191.5	1977.0
bumblebox-01_2023-10-28_14-25-02	01	2023-10-28_14-25-02	21	15	1861.5	1963.25	1856.0	1991.0
bumblebox-01_2023-10-28_14-25-02	01	2023-10-28_14-25-02	21	1	2503.75	1676.5	2509.5	1699.5
bumblebox-01_2023-10-28_14-25-02	01	2023-10-28_14-25-02	21	4	1383.5	1441.25	1390.0	1471.5
bumblebox-01_2023-10-28_14-25-02	01	2023-10-28_14-25-02	21	10	1837.25	1185.0	1840.0	1155.5
bumblebox-01_2023-10-28_14-25-02	01	2023-10-28_14-25-02	21	13	1743.25	1094.5	1717.5	1110.0
bumblebox-01_2023-10-28_14-25-02	01	2023-10-28_14-25-02	21	8	2216.5	405.0	2243.0	408.0
bumblebox-01_2023-10-28_14-25-02	01	2023-10-28_14-25-02	22	12	2226.0	1991.5	2197.5	1975.5
bumblebox-01_2023-10-28_14-25-02	01	2023-10-28_14-25-02	22	15	1862.75	1938.5	1859.0	1968.0
bumblebox-01_2023-10-28_14-25-02	01	2023-10-28_14-25-02	22	1	2475.5	1647.75	2481.5	1679.5
bumblebox-01_2023-10-28_14-25-02	01	2023-10-28_14-25-02	22	9	2111.25	1508.75	2109.5	1522.5
bumblebox-01_2023-10-28_14-25-02	01	2023-10-28_14-25-02	22	10	1815.75	1183.25	1816.5	1153.5
bumblebox-01_2023-10-28_14-25-02	01	2023-10-28_14-25-02	22	13	1696.0	1104.25	1672.0	1120.0
bumblebox-01_2023-10-28_14-25-02	01	2023-10-28_14-25-02	22	0	3304.5	2825.0	3287.5	2848.5
bumblebox-01_2023-10-28_14-25-02	01	2023-10-28_14-25-02	22	4	1433.5	1470.75	1446.0	1500.0
bumblebox-01_2023-10-28_14-25-02	01	2023-10-28_14-25-02	23	12	2223.25	1992.25	2194.5	1977.5
bumblebox-01_2023-10-28_14-25-02	01	2023-10-28_14-25-02	23	15	1850.75	1947.5	1851.0	1977.0
bumblebox-01_2023-10-28_14-25-02	01	2023-10-28_14-25-02	23	1	2469.75	1658.5	2473.0	1691.0
bumblebox-01_2023-10-28_14-25-02	01	2023-10-28_14-25-02	23	7	1531.0	1555.5	1513.5	1528.5
bumblebox-01_2023-10-28_14-25-02	01	2023-10-28_14-25-02	23	9	2113.0	1510.0	2113.5	1521.5
bumblebox-01_2023-10-28_14-25-02	01	2023-10-28_14-25-02	23	10	1824.75	1187.0	1826.0	1157.0
bumblebox-01_2023-10-28_14-25-02	01	2023-10-28_14-25-02	23	13	1677.5	1099.75	1653.5	1116.0
bumblebox-01_2023-10-28_14-25-02	01	2023-10-28_14-25-02	23	0	3341.75	2740.5	3330.0	2766.5
bumblebox-01_2023-10-28_14-25-02	01	2023-10-28_14-25-02	23	4	1435.75	1447.5	1459.5	1461.5
bumblebox-01_2023-10-28_14-25-02	01	2023-10-28_14-25-02	24	12	2214.0	1984.75	2184.5	1971.0
bumblebox-01_2023-10-28_14-25-02	01	2023-10-28_14-25-02	24	15	1863.0	1940.5	1867.5	1970.5
bumblebox-01_2023-10-28_14-25-02	01	2023-10-28_14-25-02	24	1	2435.0	1608.0	2439.5	1641.0
bumblebox-01_2023-10-28_14-25-02	01	2023-10-28_14-25-02	24	7	1536.5	1553.25	1518.0	1527.0
bumblebox-01_2023-10-28_14-25-02	01	2023-10-28_14-25-02	24	10	1832.5	1177.0	1833.5	1147.0
bumblebox-01_2023-10-28_14-25-02	01	2023-10-28_14-25-02	24	13	1652.75	1130.25	1631.0	1148.5
bumblebox-01_2023-10-28_14-25-02	01	2023-10-28_14-25-02	24	8	2184.75	453.0	2209.0	459.0
bumblebox-01_2023-10-28_14-25-02	01	2023-10-28_14-25-02	24	0	3252.0	2672.75	3234.5	2694.0
bumblebox-01_2023-10-28_14-25-02	01	2023-10-28_14-25-02	24	9	2116.5	1507.5	2117.5	1518.5
bumblebox-01_2023-10-28_14-25-02	01	2023-10-28_14-25-02	24	4	1425.0	1428.5	1444.0	1441.5
bumblebox-01_2023-10-28_14-25-02	01	2023-10-28_14-25-02	25	15	1840.0	2004.0	1846.5	2031.5
bumblebox-01_2023-10-28_14-25-02	01	2023-10-28_14-25-02	25	12	2221.75	1986.0	2195.0	1968.5
bumblebox-01_2023-10-28_14-25-02	01	2023-10-28_14-25-02	25	1	2471.5	1740.0	2476.0	1773.0
bumblebox-01_2023-10-28_14-25-02	01	2023-10-28_14-25-02	25	7	1542.0	1550.0	1523.5	1523.0
bumblebox-01_2023-10-28_14-25-02	01	2023-10-28_14-25-02	25	10	1850.5	1180.5	1854.0	1150.5
bumblebox-01_2023-10-28_14-25-02	01	2023-10-28_14-25-02	25	13	1604.25	1141.0	1582.5	1160.0
bumblebox-01_2023-10-28_14-25-02	01	2023-10-28_14-25-02	25	8	2180.75	451.5	2204.5	457.5
bumblebox-01_2023-10-28_14-25-02	01	2023-10-28_14-25-02	25	0	3206.25	2522.75	3181.0	2539.0
bumblebox-01_2023-10-28_14-25-02	01	2023-10-28_14-25-02	25	9	2117.75	1509.0	2119.5	1520.5
bumblebox-01_2023-10-28_14-25-02	01	2023-10-28_14-25-02	25	4	1412.75	1429.25	1428.0	1445.0
bumblebox-01_2023-10-28_14-25-02	01	2023-10-28_14-25-02	26	15	1864.0	2066.25	1881.0	2089.0
bumblebox-01_2023-10-28_14-25-02	01	2023-10-28_14-25-02	26	12	2239.25	1998.25	2210.5	1985.5
bumblebox-01_2023-10-28_14-25-02	01	2023-10-28_14-25-02	26	7	1545.0	1554.0	1526.0	1528.5
bumblebox-01_2023-10-28_14-25-02	01	2023-10-28_14-25-02	26	9	2117.5	1507.25	2119.5	1518.5
bumblebox-01_2023-10-28_14-25-02	01	2023-10-28_14-25-02	26	10	1849.75	1178.25	1850.5	1148.5
bumblebox-01_2023-10-28_14-25-02	01	2023-10-28_14-25-02	26	13	1600.25	1148.5	1579.0	1168.5
bumblebox-01_2023-10-28_14-25-02	01	2023-10-28_14-25-02	26	0	3238.0	2477.75	3215.0	2495.5
bumblebox-01_2023-10-28_14-25-02	01	2023-10-28_14-25-02	26	4	1428.0	1377.75	1445.0	1380.5
bumblebox-01_2023-10-28_14-25-02	01	2023-10-28_14-25-02	27	15	1894.75	2133.75	1909.0	2159.5
bumblebox-01_2023-10-28_14-25-02	01	2023-10-28_14-25-02	27	12	2170.5	1967.25	2140.0	1959.5
bumblebox-01_2023-10-28_14-25-02	01	2023-10-28_14-25-02	27	9	2116.25	1509.5	2113.5	1526.0
bumblebox-01_2023-10-28_14-25-02	01	2023-10-28_14-25-02	27	4	1458.25	1330.25	1474.0	1340.0
bumblebox-01_2023-10-28_14-25-02	01	2023-10-28_14-25-02	27	10	1847.5	1184.75	1846.0	1155.0
bumblebox-01_2023-10-28_14-25-02	01	2023-10-28_14-25-02	27	8	2178.75	448.0	2201.5	453.0
bumblebox-01_2023-10-28_14-25-02	01	2023-10-28_14-25-02	27	0	3282.0	2425.5	3267.0	2451.0
bumblebox-01_2023-10-28_14-25-02	01	2023-10-28_14-25-02	28	15	1912.75	2143.5	1924.5	2171.0
bumblebox-01_2023-10-28_14-25-02	01	2023-10-28_14-25-02	28	12	2171.25	1957.25	2140.0	1953.5
bumblebox-01_2023-10-28_14-25-02	01	2023-10-28_14-25-02	28	7	1554.0	1553.5	1531.5	1531.0
bumblebox-01_2023-10-28_14-25-02	01	2023-10-28_14-25-02	28	10	1851.5	1193.0	1846.0	1163.0
bumblebox-01_2023-10-28_14-25-02	01	2023-10-28_14-25-02	28	8	2179.0	452.25	2202.0	458.0
bumblebox-01_2023-10-28_14-25-02	01	2023-10-28_14-25-02	28	0	3296.5	2521.0	3281.5	2542.5
bumblebox-01_2023-10-28_14-25-02	01	2023-10-28_14-25-02	28	9	2105.75	1519.75	2102.0	1534.0
bumblebox-01_2023-10-28_14-25-02	01	2023-10-28_14-25-02	28	4	1569.75	1166.75	1595.0	1168.5
bumblebox-01_2023-10-28_14-25-02	01	2023-10-28_14-25-02	29	12	2134.25	1967.5	2105.5	1957.0
bumblebox-01_2023-10-28_14-25-02	01	2023-10-28_14-25-02	29	7	1539.5	1561.0	1516.0	1540.0
bumblebox-01_2023-10-28_14-25-02	01	2023-10-28_14-25-02	29	10	1847.75	1196.0	1840.5	1166.0
bumblebox-01_2023-10-28_14-25-02	01	2023-10-28_14-25-02	29	8	2177.25	457.0	2200.5	464.5
bumblebox-01_2023-10-28_14-25-02	01	2023-10-28_14-25-02	29	0	3300.75	2503.0	3286.0	2525.5
bumblebox-01_2023-10-28_14-25-02	01	2023-10-28_14-25-02	29	4	1596.0	1149.25	1615.5	1155.0
bumblebox-01_2023-10-28_14-25-02	01	2023-10-28_14-25-02	30	12	2179.5	1939.0	2185.0	1910.0
bumblebox-01_2023-10-28_14-25-02	01	2023-10-28_14-25-02	30	7	1535.5	1547.75	1515.5	1524.0
bumblebox-01_2023-10-28_14-25-02	01	2023-10-28_14-25-02	30	10	1848.0	1193.5	1839.5	1163.5
bumblebox-01_2023-10-28_14-25-02	01	2023-10-28_14-25-02	30	13	1459.0	1195.25	1433.0	1207.5
bumblebox-01_2023-10-28_14-25-02	01	2023-10-28_14-25-02	30	8	2174.75	457.75	2197.0	467.0
bumblebox-01_2023-10-28_14-25-02	01	2023-10-28_14-25-02	30	0	3313.75	2461.25	3303.0	2484.0
bumblebox-01_2023-10-28_14-25-02	01	2023-10-28_14-25-02	30	4	1566.25	1267.25	1571.0	1297.5
bumblebox-01_2023-10-28_14-25-02	01	2023-10-28_14-25-02	30	2	1928.75	1786.5	1920.5	1806.0
bumblebox-01_2023-10-28_14-25-02	01	2023-10-28_14-25-02	31	12	2189.75	1817.0	2214.0	1796.0
bumblebox-01_2023-10-28_14-25-02	01	2023-10-28_14-25-02	31	7	1543.0	1546.25	1523.5	1521.0
bumblebox-01_2023-10-28_14-25-02	01	2023-10-28_14-25-02	31	13	1417.5	1198.5	1393.5	1208.5
bumblebox-01_2023-10-28_14-25-02	01	2023-10-28_14-25-02	31	10	1842.0	1194.25	1832.0	1165.0
bumblebox-01_2023-10-28_14-25-02	01	2023-10-28_14-25-02	31	8	2180.0	456.25	2204.0	463.5
bumblebox-01_2023-10-28_14-25-02	01	2023-10-28_14-25-02	31	0	3339.0	2442.25	3327.0	2464.5
bumblebox-01_2023-10-28_14-25-02	01	2023-10-28_14-25-02	31	2	1929.75	1787.0	1920.0	1806.0
bumblebox-01_2023-10-28_14-25-02	01	2023-10-28_14-25-02	31	9	2110.75	1516.25	2112.0	1527.0
bumblebox-01_2023-10-28_14-25-02	01	2023-10-28_14-25-02	31	4	1623.75	1353.25	1643.0	1379.0
bumblebox-01_2023-10-28_14-25-02	01	2023-10-28_14-25-02	32	15	1916.75	2201.0	1930.5	2226.5
bumblebox-01_2023-10-28_14-25-02	01	2023-10-28_14-25-02	32	12	2097.5	1873.0	2121.5	1895.0
bumblebox-01_2023-10-28_14-25-02	01	2023-10-28_14-25-02	32	9	2111.75	1516.25	2113.0	1527.0
bumblebox-01_2023-10-28_14-25-02	01	2023-10-28_14-25-02	32	13	1414.5	1209.75	1391.0	1219.5
bumblebox-01_2023-10-28_14-25-02	01	2023-10-28_14-25-02	32	10	1849.75	1195.5	1840.5	1166.0
bumblebox-01_2023-10-28_14-25-02	01	2023-10-28_14-25-02	32	8	2179.5	450.0	2204.0	454.5
bumblebox-01_2023-10-28_14-25-02	01	2023-10-28_14-25-02	32	0	3271.25	2382.75	3255.0	2404.0
bumblebox-01_2023-10-28_14-25-02	01	2023-10-28_14-25-02	32	2	1928.25	1791.0	1917.0	1812.5
bumblebox-01_2023-10-28_14-25-02	01	2023-10-28_14-25-02	32	7	1536.5	1541.5	1521.5	1512.5
bumblebox-01_2023-10-28_14-25-02	01	2023-10-28_14-25-02	32	4	1688.25	1472.75	1716.0	1491.5
bumblebox-01_2023-10-28_14-25-02	01	2023-10-28_14-25-02	33	12	2114.0	1902.25	2135.5	1927.0
bumblebox-01_2023-10-28_14-25-02	01	2023-10-28_14-25-02	33	9	2112.75	1506.0	2112.5	1522.5
bumblebox-01_2023-10-28_14-25-02	01	2023-10-28_14-25-02	33	4	1800.0	1502.5	1824.0	1520.0
bumblebox-01_2023-10-28_14-25-02	01	2023-10-28_14-25-02	33	13	1386.75	1216.0	1364.0	1224.0
bumblebox-01_2023-10-28_14-25-02	01	2023-10-28_14-25-02	33	10	1849.25	1199.0	1840.5	1169.5
bumblebox-01_2023-10-28_14-25-02	01	2023-10-28_14-25-02	33	8	2178.25	445.0	2203.0	446.5
bumblebox-01_2023-10-28_14-25-02	01	2023-10-28_14-25-02	33	0	3305.25	2354.75	3291.5	2377.0
bumblebox-01_2023-10-28_14-25-02	01	2023-10-28_14-25-02	33	15	1937.5	2216.25	1949.5	2242.5
bumblebox-01_2023-10-28_14-25-02	01	2023-10-28_14-25-02	33	2	1921.5	1805.0	1918.0	1824.5
bumblebox-01_2023-10-28_14-25-02	01	2023-10-28_14-25-02	34	12	2190.0	1949.0	2203.0	1978.0
bumblebox-01_2023-10-28_14-25-02	01	2023-10-28_14-25-02	34	4	1833.0	1570.5	1842.0	1591.5
bumblebox-01_2023-10-28_14-25-02	01	2023-10-28_14-25-02	34	7	1536.75	1563.25	1522.0	1534.0
bumblebox-01_2023-10-28_14-25-02	01	2023-10-28_14-25-02	34	9	2104.5	1512.5	2101.0	1529.5
bumblebox-01_2023-10-28_14-25-02	01	2023-10-28_14-25-02	34	13	1387.0	1202.0	1361.5	1209.5
bumblebox-01_2023-10-28_14-25-02	01	2023-10-28_14-25-02	34	10	1844.5	1196.0	1835.5	1167.0
bumblebox-01_2023-10-28_14-25-02	01	2023-10-28_14-25-02	34	0	3312.5	2413.0	3300.5	2437.5
bumblebox-01_2023-10-28_14-25-02	01	2023-10-28_14-25-02	34	2	1919.75	1807.5	1917.0	1820.5
bumblebox-01_2023-10-28_14-25-02	01	2023-10-28_14-25-02	35	12	2204.75	1966.5	2200.0	1997.0
bumblebox-01_2023-10-28_14-25-02	01	2023-10-28_14-25-02	35	4	1880.25	1580.0	1894.0	1595.5
bumblebox-01_2023-10-28_14-25-02	01	2023-10-28_14-25-02	35	7	1532.75	1556.75	1522.5	1525.0
bumblebox-01_2023-10-28_14-25-02	01	2023-10-28_14-25-02	35	10	1851.5	1202.25	1845.5	1172.0
bumblebox-01_2023-10-28_14-25-02	01	2023-10-28_14-25-02	35	13	1361.0	1182.5	1339.0	1196.0
bumblebox-01_2023-10-28_14-25-02	01	2023-10-28_14-25-02	35	8	2188.0	442.25	2213.0	437.5
bumblebox-01_2023-10-28_14-25-02	01	2023-10-28_14-25-02	35	0	3259.75	2358.0	3235.0	2374.0
bumblebox-01_2023-10-28_14-25-02	01	2023-10-28_14-25-02	36	12	2186.0	1993.25	2176.0	2020.5
bumblebox-01_2023-10-28_14-25-02	01	2023-10-28_14-25-02	36	7	1524.25	1556.75	1510.5	1526.5
bumblebox-01_2023-10-28_14-25-02	01	2023-10-28_14-25-02	36	10	1842.0	1200.0	1835.5	1170.5
bumblebox-01_2023-10-28_14-25-02	01	2023-10-28_14-25-02	36	13	1376.5	1172.75	1354.0	1188.0
bumblebox-01_2023-10-28_14-25-02	01	2023-10-28_14-25-02	36	8	2204.0	433.25	2230.0	428.5
bumblebox-01_2023-10-28_14-25-02	01	2023-10-28_14-25-02	36	0	3159.75	2315.5	3133.0	2332.5
bumblebox-01_2023-10-28_14-25-02	01	2023-10-28_14-25-02	36	9	2107.0	1524.75	2102.0	1537.0
bumblebox-01_2023-10-28_14-25-02	01	2023-10-28_14-25-02	37	0	3168.5	2362.75	3148.0	2386.0
bumblebox-01_2023-10-28_14-25-02	01	2023-10-28_14-25-02	37	15	2006.0	2252.25	2007.0	2282.5
bumblebox-01_2023-10-28_14-25-02	01	2023-10-28_14-25-02	37	12	2202.25	1952.0	2185.0	1977.5
bumblebox-01_2023-10-28_14-25-02	01	2023-10-28_14-25-02	37	2	1914.0	1790.75	1909.0	1803.5
bumblebox-01_2023-10-28_14-25-02	01	2023-10-28_14-25-02	37	7	1521.0	1553.25	1509.0	1522.5
bumblebox-01_2023-10-28_14-25-02	01	2023-10-28_14-25-02	37	10	1843.0	1203.0	1836.0	1173.0
bumblebox-01_2023-10-28_14-25-02	01	2023-10-28_14-25-02	37	13	1368.5	1173.0	1348.5	1192.0
bumblebox-01_2023-10-28_14-25-02	01	2023-10-28_14-25-02	37	8	2211.0	432.0	2237.0	423.5
bumblebox-01_2023-10-28_14-25-02	01	2023-10-28_14-25-02	37	1	2492.0	1876.0	2483.0	1900.0
bumblebox-01_2023-10-28_14-25-02	01	2023-10-28_14-25-02	37	9	2104.25	1513.25	2098.5	1527.5
bumblebox-01_2023-10-28_14-25-02	01	2023-10-28_14-25-02	38	15	1974.75	2333.25	1981.0	2362.5
bumblebox-01_2023-10-28_14-25-02	01	2023-10-28_14-25-02	38	12	2170.25	1968.75	2162.5	1996.5
bumblebox-01_2023-10-28_14-25-02	01	2023-10-28_14-25-02	38	1	2494.25	1864.25	2484.5	1892.0
bumblebox-01_2023-10-28_14-25-02	01	2023-10-28_14-25-02	38	9	2101.75	1469.5	2111.0	1481.0
bumblebox-01_2023-10-28_14-25-02	01	2023-10-28_14-25-02	38	10	1848.0	1202.25	1842.0	1172.5
bumblebox-01_2023-10-28_14-25-02	01	2023-10-28_14-25-02	38	13	1386.75	1173.75	1365.5	1193.0
bumblebox-01_2023-10-28_14-25-02	01	2023-10-28_14-25-02	38	8	2216.0	437.5	2242.5	428.5
bumblebox-01_2023-10-28_14-25-02	01	2023-10-28_14-25-02	38	0	3110.0	2504.0	3093.5	2529.5
bumblebox-01_2023-10-28_14-25-02	01	2023-10-28_14-25-02	38	2	1917.25	1789.0	1912.0	1803.5
bumblebox-01_2023-10-28_14-25-02	01	2023-10-28_14-25-02	38	7	1521.0	1557.0	1506.5	1527.5
bumblebox-01_2023-10-28_14-25-02	01	2023-10-28_14-25-02	39	15	2040.0	2364.5	2064.0	2383.5
bumblebox-01_2023-10-28_14-25-02	01	2023-10-28_14-25-02	39	12	2163.5	1994.5	2164.5	2023.5
bumblebox-01_2023-10-28_14-25-02	01	2023-10-28_14-25-02	39	1	2481.75	1847.25	2471.5	1878.5
bumblebox-01_2023-10-28_14-25-02	01	2023-10-28_14-25-02	39	7	1522.25	1559.0	1507.5	1529.5
bumblebox-01_2023-10-28_14-25-02	01	2023-10-28_14-25-02	39	10	1845.75	1215.75	1839.0	1185.0
bumblebox-01_2023-10-28_14-25-02	01	2023-10-28_14-25-02	39	13	1346.75	1188.5	1331.5	1210.0
bumblebox-01_2023-10-28_14-25-02	01	2023-10-28_14-25-02	39	8	2218.75	436.75	2245.5	428.5
bumblebox-01_2023-10-28_14-25-02	01	2023-10-28_14-25-02	39	0	2911.0	2849.75	2893.0	2872.5
bumblebox-01_2023-10-28_14-25-02	01	2023-10-28_14-25-02	39	2	1915.5	1793.25	1909.0	1800.5
bumblebox-01_2023-10-28_14-25-02	01	2023-10-28_14-25-02	39	9	2133.5	1439.0	2144.5	1433.0
bumblebox-01_2023-10-28_14-25-02	01	2023-10-28_14-25-02	40	15	2081.0	2352.25	2107.0	2367.0
bumblebox-01_2023-10-28_14-25-02	01	2023-10-28_14-25-02	40	12	2133.75	2042.25	2161.5	2059.0
bumblebox-01_2023-10-28_14-25-02	01	2023-10-28_14-25-02	40	1	2466.75	1853.5	2459.5	1886.5
bumblebox-01_2023-10-28_14-25-02	01	2023-10-28_14-25-02	40	10	1833.5	1206.25	1825.5	1176.5
bumblebox-01_2023-10-28_14-25-02	01	2023-10-28_14-25-02	40	13	1341.75	1187.0	1326.0	1208.0
bumblebox-01_2023-10-28_14-25-02	01	2023-10-28_14-25-02	40	0	2775.25	2834.5	2749.5	2852.0
bumblebox-01_2023-10-28_14-25-02	01	2023-10-28_14-25-02	40	7	1519.5	1563.25	1505.0	1533.5
bumblebox-01_2023-10-28_14-25-02	01	2023-10-28_14-25-02	41	0	2842.0	2856.25	2822.5	2879.0
bumblebox-01_2023-10-28_14-25-02	01	2023-10-28_14-25-02	41	15	2183.5	2305.5	2211.5	2317.0
bumblebox-01_2023-10-28_14-25-02	01	2023-10-28_14-25-02	41	12	2093.0	1999.0	2121.5	2000.5
bumblebox-01_2023-10-28_14-25-02	01	2023-10-28_14-25-02	41	1	2454.25	1873.0	2447.5	1905.0
bumblebox-01_2023-10-28_14-25-02	01	2023-10-28_14-25-02	41	7	1517.75	1561.0	1504.5	1530.5
bumblebox-01_2023-10-28_14-25-02	01	2023-10-28_14-25-02	41	10	1823.75	1193.5	1816.5	1164.5
bumblebox-01_2023-10-28_14-25-02	01	2023-10-28_14-25-02	41	8	2219.5	436.0	2246.5	428.0
bumblebox-01_2023-10-28_14-25-02	01	2023-10-28_14-25-02	41	2	1918.75	1789.25	1911.5	1798.0
bumblebox-01_2023-10-28_14-25-02	01	2023-10-28_14-25-02	41	13	1330.25	1160.5	1314.5	1183.0
bumblebox-01_2023-10-28_14-25-02	01	2023-10-28_14-25-02	42	15	2188.75	2343.0	2207.5	2363.0
bumblebox-01_2023-10-28_14-25-02	01	2023-10-28_14-25-02	42	12	2152.0	1950.75	2180.0	1943.0
bumblebox-01_2023-10-28_14-25-02	01	2023-10-28_14-25-02	42	1	2453.25	1873.75	2447.5	1904.5
bumblebox-01_2023-10-28_14-25-02	01	2023-10-28_14-25-02	42	9	2134.0	1423.75	2146.5	1394.0
bumblebox-01_2023-10-28_14-25-02	01	2023-10-28_14-25-02	42	10	1819.25	1190.25	1812.5	1161.0
bumblebox-01_2023-10-28_14-25-02	01	2023-10-28_14-25-02	42	13	1326.25	1166.0	1308.5	1187.5
bumblebox-01_2023-10-28_14-25-02	01	2023-10-28_14-25-02	42	8	2222.5	433.75	2249.5	426.0
bumblebox-01_2023-10-28_14-25-02	01	2023-10-28_14-25-02	42	0	2655.0	2971.5	2626.0	2983.0
bumblebox-01_2023-10-28_14-25-02	01	2023-10-28_14-25-02	43	0	2477.75	2958.75	2447.5	2963.5
bumblebox-01_2023-10-28_14-25-02	01	2023-10-28_14-25-02	43	15	2198.0	2335.5	2220.0	2354.5
bumblebox-01_2023-10-28_14-25-02	01	2023-10-28_14-25-02	43	12	2108.0	1910.0	2135.5	1926.5
bumblebox-01_2023-10-28_14-25-02	01	2023-10-28_14-25-02	43	1	2433.75	1892.5	2429.0	1921.5
bumblebox-01_2023-10-28_14-25-02	01	2023-10-28_14-25-02	43	9	2096.75	1415.75	2085.0	1386.0
bumblebox-01_2023-10-28_14-25-02	01	2023-10-28_14-25-02	43	10	1816.5	1201.75	1809.5	1172.5
bumblebox-01_2023-10-28_14-25-02	01	2023-10-28_14-25-02	43	13	1322.75	1188.75	1305.0	1210.5
bumblebox-01_2023-10-28_14-25-02	01	2023-10-28_14-25-02	43	8	2224.5	427.75	2251.5	419.5
bumblebox-01_2023-10-28_14-25-02	01	2023-10-28_14-25-02	44	15	2200.75	2328.5	2217.0	2353.0
bumblebox-01_2023-10-28_14-25-02	01	2023-10-28_14-25-02	44	12	2109.0	1927.0	2134.0	1948.0
bumblebox-01_2023-10-28_14-25-02	01	2023-10-28_14-25-02	44	9	2078.75	1369.0	2054.5	1349.5
bumblebox-01_2023-10-28_14-25-02	01	2023-10-28_14-25-02	44	10	1815.0	1201.25	1810.5	1172.0
bumblebox-01_2023-10-28_14-25-02	01	2023-10-28_14-25-02	44	13	1297.5	1200.0	1275.5	1219.5
bumblebox-01_2023-10-28_14-25-02	01	2023-10-28_14-25-02	44	8	2232.25	426.25	2260.0	416.0
bumblebox-01_2023-10-28_14-25-02	01	2023-10-28_14-25-02	44	0	2625.5	2958.0	2612.0	2985.5
bumblebox-01_2023-10-28_14-25-02	01	2023-10-28_14-25-02	44	1	2441.5	1894.5	2439.5	1922.5
bumblebox-01_2023-10-28_14-25-02	01	2023-10-28_14-25-02	45	15	2084.5	2377.5	2078.0	2406.5
bumblebox-01_2023-10-28_14-25-02	01	2023-10-28_14-25-02	45	12	2095.5	1929.25	2103.0	1957.0
bumblebox-01_2023-10-28_14-25-02	01	2023-10-28_14-25-02	45	1	2438.0	1887.25	2441.0	1914.5
bumblebox-01_2023-10-28_14-25-02	01	2023-10-28_14-25-02	45	9	2121.5	1385.5	2092.5	1382.5
bumblebox-01_2023-10-28_14-25-02	01	2023-10-28_14-25-02	45	13	1274.5	1253.25	1257.5	1278.5
bumblebox-01_2023-10-28_14-25-02	01	2023-10-28_14-25-02	45	10	1824.5	1193.25	1824.5	1164.0
bumblebox-01_2023-10-28_14-25-02	01	2023-10-28_14-25-02	45	8	2218.0	430.0	2244.5	420.0
bumblebox-01_2023-10-28_14-25-02	01	2023-10-28_14-25-02	45	0	2566.5	2982.5	2549.5	3005.0
bumblebox-01_2023-10-28_14-25-02	01	2023-10-28_14-25-02	46	15	2018.5	2401.0	2001.0	2425.0
bumblebox-01_2023-10-28_14-25-02	01	2023-10-28_14-25-02	46	12	2098.0	1935.0	2093.0	1958.0
bumblebox-01_2023-10-28_14-25-02	01	2023-10-28_14-25-02	46	1	2426.75	1899.5	2430.0	1927.0
bumblebox-01_2023-10-28_14-25-02	01	2023-10-28_14-25-02	46	9	2112.25	1398.75	2083.0	1406.0
bumblebox-01_2023-10-28_14-25-02	01	2023-10-28_14-25-02	46	13	1253.0	1345.5	1247.0	1374.5
bumblebox-01_2023-10-28_14-25-02	01	2023-10-28_14-25-02	46	10	1820.5	1189.25	1819.0	1160.5
bumblebox-01_2023-10-28_14-25-02	01	2023-10-28_14-25-02	46	8	2213.0	429.75	2238.5	418.0
bumblebox-01_2023-10-28_14-25-02	01	2023-10-28_14-25-02	47	0	2380.25	2972.75	2352.5	2987.0
bumblebox-01_2023-10-28_14-25-02	01	2023-10-28_14-25-02	47	15	1877.0	2479.75	1853.0	2497.5
bumblebox-01_2023-10-28_14-25-02	01	2023-10-28_14-25-02	47	12	2091.75	1938.75	2086.5	1966.0
bumblebox-01_2023-10-28_14-25-02	01	2023-10-28_14-25-02	47	1	2415.0	1914.0	2420.5	1942.0
bumblebox-01_2023-10-28_14-25-02	01	2023-10-28_14-25-02	47	13	1230.75	1508.75	1228.5	1539.0
bumblebox-01_2023-10-28_14-25-02	01	2023-10-28_14-25-02	47	9	2106.25	1399.0	2078.5	1416.0
bumblebox-01_2023-10-28_14-25-02	01	2023-10-28_14-25-02	47	10	1824.0	1191.75	1824.0	1162.5
bumblebox-01_2023-10-28_14-25-02	01	2023-10-28_14-25-02	47	8	2214.0	433.25	2239.5	422.5
bumblebox-01_2023-10-28_14-25-02	01	2023-10-28_14-25-02	47	2	1939.25	1786.75	1930.0	1790.0
bumblebox-01_2023-10-28_14-25-02	01	2023-10-28_14-25-02	48	15	1781.5	2555.5	1757.5	2573.5
bumblebox-01_2023-10-28_14-25-02	01	2023-10-28_14-25-02	48	12	2091.0	1943.5	2082.5	1969.5
bumblebox-01_2023-10-28_14-25-02	01	2023-10-28_14-25-02	48	1	2410.0	1925.5	2414.0	1951.0
bumblebox-01_2023-10-28_14-25-02	01	2023-10-28_14-25-02	48	13	1191.5	1593.0	1185.5	1621.5
bumblebox-01_2023-10-28_14-25-02	01	2023-10-28_14-25-02	48	9	2091.75	1396.5	2064.0	1414.5
bumblebox-01_2023-10-28_14-25-02	01	2023-10-28_14-25-02	48	10	1819.0	1191.25	1818.0	1162.5
bumblebox-01_2023-10-28_14-25-02	01	2023-10-28_14-25-02	48	8	2212.75	434.25	2238.5	423.0
bumblebox-01_2023-10-28_14-25-02	01	2023-10-28_14-25-02	48	0	2448.0	2982.75	2428.0	3003.0
bumblebox-01_2023-10-28_14-25-02	01	2023-10-28_14-25-02	49	0	2515.5	2970.25	2506.0	2995.0
bumblebox-01_2023-10-28_14-25-02	01	2023-10-28_14-25-02	49	15	1671.5	2650.0	1654.0	2674.5
bumblebox-01_2023-10-28_14-25-02	01	2023-10-28_14-25-02	49	12	2098.0	1942.75	2091.0	1969.0
bumblebox-01_2023-10-28_14-25-02	01	2023-10-28_14-25-02	49	1	2412.5	1919.25	2420.5	1940.5
bumblebox-01_2023-10-28_14-25-02	01	2023-10-28_14-25-02	49	13	1179.75	1641.75	1170.0	1667.5
bumblebox-01_2023-10-28_14-25-02	01	2023-10-28_14-25-02	49	9	2027.0	1397.75	1995.5	1410.5
bumblebox-01_2023-10-28_14-25-02	01	2023-10-28_14-25-02	49	10	1816.25	1193.25	1815.5	1164.5
bumblebox-01_2023-10-28_14-25-02	01	2023-10-28_14-25-02	49	8	2214.75	433.25	2240.0	422.0
bumblebox-01_2023-10-28_14-25-02	01	2023-10-28_14-25-02	49	2	1940.5	1774.0	1927.5	1779.0
bumblebox-01_2023-10-28_14-25-02	01	2023-10-28_14-25-02	50	0	2574.75	2974.25	2580.5	3004.0
bumblebox-01_2023-10-28_14-25-02	01	2023-10-28_14-25-02	50	15	1660.0	2697.75	1652.5	2727.0
bumblebox-01_2023-10-28_14-25-02	01	2023-10-28_14-25-02	50	12	2101.75	1941.5	2096.5	1968.5
bumblebox-01_2023-10-28_14-25-02	01	2023-10-28_14-25-02	50	1	2418.25	1913.0	2423.0	1937.0
bumblebox-01_2023-10-28_14-25-02	01	2023-10-28_14-25-02	50	13	1183.0	1637.75	1172.5	1666.0
bumblebox-01_2023-10-28_14-25-02	01	2023-10-28_14-25-02	50	9	2005.5	1391.25	1979.0	1412.0
bumblebox-01_2023-10-28_14-25-02	01	2023-10-28_14-25-02	50	10	1815.5	1190.5	1816.0	1161.5
bumblebox-01_2023-10-28_14-25-02	01	2023-10-28_14-25-02	50	8	2213.5	433.0	2239.0	422.0
bumblebox-01_2023-10-28_14-25-02	01	2023-10-28_14-25-02	50	2	1933.25	1787.0	1911.5	1795.5
bumblebox-01_2023-10-28_14-25-02	01	2023-10-28_14-25-02	50	4	2108.25	1524.75	2130.0	1501.5
bumblebox-01_2023-10-28_14-25-02	01	2023-10-28_14-25-02	51	12	2105.0	1939.5	2101.5	1966.0
bumblebox-01_2023-10-28_14-25-02	01	2023-10-28_14-25-02	51	1	2420.25	1918.25	2423.5	1943.0
bumblebox-01_2023-10-28_14-25-02	01	2023-10-28_14-25-02	51	13	1237.25	1690.0	1244.5	1719.5
bumblebox-01_2023-10-28_14-25-02	01	2023-10-28_14-25-02	51	4	2162.75	1451.25	2177.5	1432.5
bumblebox-01_2023-10-28_14-25-02	01	2023-10-28_14-25-02	51	9	2045.0	1280.75	2045.0	1313.5
bumblebox-01_2023-10-28_14-25-02	01	2023-10-28_14-25-02	51	10	1815.25	1196.75	1817.5	1167.0
bumblebox-01_2023-10-28_14-25-02	01	2023-10-28_14-25-02	51	8	2212.0	435.25	2237.5	424.5
bumblebox-01_2023-10-28_14-25-02	01	2023-10-28_14-25-02	51	0	2575.25	2971.75	2583.0	2996.5
bumblebox-01_2023-10-28_14-25-02	01	2023-10-28_14-25-02	51	2	1939.5	1782.75	1925.5	1788.5
