## Supplementary material for "The BumbleBox: An open-source platform for quantifying behavior in bumblebee colonies": Sample BumbleBox Data Output: bumblebox-01_2023-10-28_14-55-02_averages.csv

filename	ID	average distance from center	average speed	frames tracked in video
bumblebox-01_2023-10-28_14-55-02	1	353.0	55.0	25
bumblebox-01_2023-10-28_14-55-02	2	1265.0	4.0	52
bumblebox-01_2023-10-28_14-55-02	3	515.0	43.0	14
bumblebox-01_2023-10-28_14-55-02	5	1137.0	5.0	52
bumblebox-01_2023-10-28_14-55-02	7	561.0	57.0	24
bumblebox-01_2023-10-28_14-55-02	8	370.0	32.0	53
bumblebox-01_2023-10-28_14-55-02	9	419.0	32.0	50
bumblebox-01_2023-10-28_14-55-02	10	251.0	61.0	40
bumblebox-01_2023-10-28_14-55-02	11	340.0	72.0	24
bumblebox-01_2023-10-28_14-55-02	12	467.0	23.0	41
bumblebox-01_2023-10-28_14-55-02	13	1729.0	1.0	35
bumblebox-01_2023-10-28_14-55-02	15	447.0	35.0	20
