## Supplementary material for "The BumbleBox: An open-source platform for quantifying behavior in bumblebee colonies": Sample BumbleBox Data Output: bumblebox-01_2023-10-28_14-55-02_contacts.csv

	frame	ID	1	2	3	5	8	9	11	12	13	10	15	7
0	0	1		0.0	0.0	0.0	0.0	0.0	0.0	0.0	0.0
1	0	2	0.0		0.0	0.0	0.0	0.0	0.0	0.0	0.0
2	0	3	0.0	0.0		0.0	0.0	0.0	0.0	0.0	0.0
3	0	5	0.0	0.0	0.0		0.0	0.0	0.0	0.0	0.0
4	0	8	0.0	0.0	0.0	0.0		0.0	0.0	0.0	0.0
5	0	9	0.0	0.0	0.0	0.0	0.0		0.0	0.0	0.0
6	0	11	0.0	0.0	0.0	0.0	0.0	0.0		0.0	0.0
7	0	12	0.0	0.0	0.0	0.0	0.0	0.0	0.0		0.0
8	0	13	0.0	0.0	0.0	0.0	0.0	0.0	0.0	0.0
9	1	1		0.0	0.0	0.0	0.0	0.0	0.0	0.0	0.0	1.0	0.0
10	1	2	0.0		0.0	0.0	0.0	0.0	0.0	0.0	0.0	0.0	0.0
11	1	3	0.0	0.0		0.0	0.0	0.0	0.0	0.0	0.0	0.0	0.0
12	1	5	0.0	0.0	0.0		0.0	0.0	0.0	0.0	0.0	0.0	0.0
13	1	8	0.0	0.0	0.0	0.0		0.0	0.0	0.0	0.0	0.0	0.0
14	1	9	0.0	0.0	0.0	0.0	0.0		0.0	0.0	0.0	0.0	0.0
15	1	10	1.0	0.0	0.0	0.0	0.0	0.0	0.0	0.0	0.0		0.0
16	1	11	0.0	0.0	0.0	0.0	0.0	0.0		0.0	0.0	0.0	0.0
17	1	12	0.0	0.0	0.0	0.0	0.0	0.0	0.0		0.0	0.0	1.0
18	1	13	0.0	0.0	0.0	0.0	0.0	0.0	0.0	0.0		0.0	0.0
19	1	15	0.0	0.0	0.0	0.0	0.0	0.0	0.0	1.0	0.0	0.0
20	2	2			0.0	0.0	0.0	0.0	0.0	0.0	0.0
21	2	3		0.0		0.0	0.0	0.0	0.0	0.0	0.0
22	2	5		0.0	0.0		0.0	0.0	0.0	0.0	0.0
23	2	8		0.0	0.0	0.0		0.0	0.0	0.0	0.0
24	2	9		0.0	0.0	0.0	0.0		1.0	0.0	0.0
25	2	11		0.0	0.0	0.0	0.0	1.0		0.0	0.0
26	2	12		0.0	0.0	0.0	0.0	0.0	0.0		0.0
27	2	13		0.0	0.0	0.0	0.0	0.0	0.0	0.0
28	3	1		0.0	0.0	0.0	0.0	0.0	0.0	0.0	0.0
29	3	2	0.0		0.0	0.0	0.0	0.0	0.0	0.0	0.0
30	3	3	0.0	0.0		0.0	0.0	0.0	0.0	0.0	0.0
31	3	5	0.0	0.0	0.0		0.0	0.0	0.0	0.0	0.0
32	3	8	0.0	0.0	0.0	0.0		0.0	0.0	0.0	0.0
33	3	9	0.0	0.0	0.0	0.0	0.0		1.0	0.0	0.0
34	3	11	0.0	0.0	0.0	0.0	0.0	1.0		0.0	0.0
35	3	12	0.0	0.0	0.0	0.0	0.0	0.0	0.0		0.0
36	3	13	0.0	0.0	0.0	0.0	0.0	0.0	0.0	0.0
37	4	1		0.0	0.0	0.0	0.0	0.0		0.0	0.0	0.0
38	4	2	0.0		0.0	0.0	0.0	0.0		0.0	0.0	0.0
39	4	3	0.0	0.0		0.0	1.0	0.0		0.0	0.0	0.0
40	4	5	0.0	0.0	0.0		0.0	0.0		0.0	0.0	0.0
41	4	8	0.0	0.0	1.0	0.0		0.0		0.0	0.0	0.0
42	4	9	0.0	0.0	0.0	0.0	0.0			0.0	0.0	0.0
43	4	10	0.0	0.0	0.0	0.0	0.0	0.0		0.0	0.0
44	4	12	0.0	0.0	0.0	0.0	0.0	0.0			0.0	0.0
45	4	13	0.0	0.0	0.0	0.0	0.0	0.0		0.0		0.0
46	5	1		0.0	0.0	0.0	0.0	0.0		0.0		0.0
47	5	2	0.0		0.0	0.0	0.0	0.0		0.0		0.0
48	5	3	0.0	0.0		0.0	1.0	0.0		0.0		0.0
49	5	5	0.0	0.0	0.0		0.0	0.0		0.0		0.0
50	5	8	0.0	0.0	1.0	0.0		0.0		0.0		0.0
51	5	9	0.0	0.0	0.0	0.0	0.0			0.0		0.0
52	5	10	0.0	0.0	0.0	0.0	0.0	0.0		0.0
53	5	12	0.0	0.0	0.0	0.0	0.0	0.0				0.0
54	6	1		0.0	0.0	0.0	0.0	0.0		0.0	0.0	0.0
55	6	2	0.0		0.0	0.0	0.0	0.0		0.0	0.0	0.0
56	6	3	0.0	0.0		0.0	1.0	0.0		0.0	0.0	0.0
57	6	5	0.0	0.0	0.0		0.0	0.0		0.0	0.0	0.0
58	6	8	0.0	0.0	1.0	0.0		0.0		0.0	0.0	0.0
59	6	9	0.0	0.0	0.0	0.0	0.0			0.0	0.0	0.0
60	6	10	0.0	0.0	0.0	0.0	0.0	0.0		0.0	0.0
61	6	12	0.0	0.0	0.0	0.0	0.0	0.0			0.0	0.0
62	6	13	0.0	0.0	0.0	0.0	0.0	0.0		0.0		0.0
63	7	1		0.0		0.0	0.0	0.0		0.0	0.0	1.0
64	7	2	0.0			0.0	0.0	0.0		0.0	0.0	0.0
65	7	5	0.0	0.0			0.0	0.0		0.0	0.0	0.0
66	7	8	0.0	0.0		0.0		0.0		0.0	0.0	0.0
67	7	9	0.0	0.0		0.0	0.0			0.0	0.0	0.0
68	7	10	1.0	0.0		0.0	0.0	0.0		0.0	0.0
69	7	12	0.0	0.0		0.0	0.0	0.0			0.0	0.0
70	7	13	0.0	0.0		0.0	0.0	0.0		0.0		0.0
71	8	1		0.0	0.0	0.0	0.0	0.0		0.0	0.0
72	8	2	0.0		0.0	0.0	0.0	0.0		0.0	0.0
73	8	3	0.0	0.0		0.0	1.0	0.0		0.0	0.0
74	8	5	0.0	0.0	0.0		0.0	0.0		0.0	0.0
75	8	8	0.0	0.0	1.0	0.0		0.0		0.0	0.0
76	8	9	0.0	0.0	0.0	0.0	0.0			0.0	0.0
77	8	12	0.0	0.0	0.0	0.0	0.0	0.0			0.0
78	8	13	0.0	0.0	0.0	0.0	0.0	0.0		0.0
79	9	1		0.0	0.0	0.0	0.0	0.0	0.0	0.0
80	9	2	0.0		0.0	0.0	0.0	0.0	0.0	0.0
81	9	3	0.0	0.0		0.0	0.0	0.0	0.0	0.0
82	9	5	0.0	0.0	0.0		0.0	0.0	0.0	0.0
83	9	8	0.0	0.0	0.0	0.0		0.0	0.0	0.0
84	9	9	0.0	0.0	0.0	0.0	0.0		0.0	0.0
85	9	11	0.0	0.0	0.0	0.0	0.0	0.0		0.0
86	9	12	0.0	0.0	0.0	0.0	0.0	0.0	0.0
87	10	1		0.0	0.0	0.0	0.0	0.0	0.0	0.0
88	10	2	0.0		0.0	0.0	0.0	0.0	0.0	0.0
89	10	3	0.0	0.0		0.0	0.0	0.0	0.0	0.0
90	10	5	0.0	0.0	0.0		0.0	0.0	0.0	0.0
91	10	8	0.0	0.0	0.0	0.0		0.0	0.0	0.0
92	10	9	0.0	0.0	0.0	0.0	0.0		0.0	0.0
93	10	11	0.0	0.0	0.0	0.0	0.0	0.0		0.0
94	10	12	0.0	0.0	0.0	0.0	0.0	0.0	0.0
95	11	1		0.0	0.0	0.0	0.0	0.0	0.0	0.0	0.0		0.0
96	11	2	0.0		0.0	0.0	0.0	0.0	0.0	0.0	0.0		0.0
97	11	3	0.0	0.0		0.0	0.0	0.0	0.0	0.0	0.0		0.0
98	11	5	0.0	0.0	0.0		0.0	0.0	0.0	0.0	0.0		0.0
99	11	8	0.0	0.0	0.0	0.0		0.0	0.0	0.0	0.0		0.0
100	11	9	0.0	0.0	0.0	0.0	0.0		0.0	0.0	0.0		0.0
101	11	11	0.0	0.0	0.0	0.0	0.0	0.0		0.0	0.0		0.0
102	11	12	0.0	0.0	0.0	0.0	0.0	0.0	0.0		0.0		1.0
103	11	13	0.0	0.0	0.0	0.0	0.0	0.0	0.0	0.0			0.0
104	11	15	0.0	0.0	0.0	0.0	0.0	0.0	0.0	1.0	0.0
105	12	1		0.0	0.0	0.0	0.0	0.0	0.0		0.0		0.0
106	12	2	0.0		0.0	0.0	0.0	0.0	0.0		0.0		0.0
107	12	3	0.0	0.0		0.0	0.0	0.0	0.0		0.0		0.0
108	12	5	0.0	0.0	0.0		0.0	0.0	0.0		0.0		0.0
109	12	8	0.0	0.0	0.0	0.0		0.0	0.0		0.0		0.0
110	12	9	0.0	0.0	0.0	0.0	0.0		0.0		0.0		0.0
111	12	11	0.0	0.0	0.0	0.0	0.0	0.0			0.0		0.0
112	12	13	0.0	0.0	0.0	0.0	0.0	0.0	0.0				0.0
113	12	15	0.0	0.0	0.0	0.0	0.0	0.0	0.0		0.0
114	13	2			0.0	0.0	0.0	0.0	0.0		0.0		0.0
115	13	3		0.0		0.0	0.0	0.0	0.0		0.0		0.0
116	13	5		0.0	0.0		0.0	0.0	0.0		0.0		0.0
117	13	8		0.0	0.0	0.0		0.0	0.0		0.0		0.0
118	13	9		0.0	0.0	0.0	0.0		0.0		0.0		0.0
119	13	11		0.0	0.0	0.0	0.0	0.0			0.0		0.0
120	13	13		0.0	0.0	0.0	0.0	0.0	0.0				0.0
121	13	15		0.0	0.0	0.0	0.0	0.0	0.0		0.0
122	14	1		0.0	0.0	0.0	0.0	0.0	0.0		0.0		1.0
123	14	2	0.0		0.0	0.0	0.0	0.0	0.0		0.0		0.0
124	14	3	0.0	0.0		0.0	0.0	0.0	0.0		0.0		0.0
125	14	5	0.0	0.0	0.0		0.0	0.0	0.0		0.0		0.0
126	14	8	0.0	0.0	0.0	0.0		0.0	0.0		0.0		0.0
127	14	9	0.0	0.0	0.0	0.0	0.0		0.0		0.0		0.0
128	14	11	0.0	0.0	0.0	0.0	0.0	0.0			0.0		0.0
129	14	13	0.0	0.0	0.0	0.0	0.0	0.0	0.0				0.0
130	14	15	1.0	0.0	0.0	0.0	0.0	0.0	0.0		0.0
131	15	1		0.0		0.0	0.0	0.0	0.0		0.0
132	15	2	0.0			0.0	0.0	0.0	0.0		0.0
133	15	5	0.0	0.0			0.0	0.0	0.0		0.0
134	15	8	0.0	0.0		0.0		0.0	0.0		0.0
135	15	9	0.0	0.0		0.0	0.0		0.0		0.0
136	15	11	0.0	0.0		0.0	0.0	0.0			0.0
137	15	13	0.0	0.0		0.0	0.0	0.0	0.0
138	16	1		0.0		0.0	0.0	0.0	0.0		0.0		1.0
139	16	2	0.0			0.0	0.0	0.0	0.0		0.0		0.0
140	16	5	0.0	0.0			0.0	0.0	0.0		0.0		0.0
141	16	8	0.0	0.0		0.0		0.0	0.0		0.0		0.0
142	16	9	0.0	0.0		0.0	0.0		0.0		0.0		0.0
143	16	11	0.0	0.0		0.0	0.0	0.0			0.0		0.0
144	16	13	0.0	0.0		0.0	0.0	0.0	0.0				0.0
145	16	15	1.0	0.0		0.0	0.0	0.0	0.0		0.0
146	17	1		0.0		0.0	0.0	0.0	0.0		0.0	0.0	1.0
147	17	2	0.0			0.0	0.0	0.0	0.0		0.0	0.0	0.0
148	17	5	0.0	0.0			0.0	0.0	0.0		0.0	0.0	0.0
149	17	8	0.0	0.0		0.0		0.0	0.0		0.0	0.0	0.0
150	17	9	0.0	0.0		0.0	0.0		0.0		0.0	0.0	0.0
151	17	10	0.0	0.0		0.0	0.0	0.0	0.0		0.0		0.0
152	17	11	0.0	0.0		0.0	0.0	0.0			0.0	0.0	0.0
153	17	13	0.0	0.0		0.0	0.0	0.0	0.0			0.0	0.0
154	17	15	1.0	0.0		0.0	0.0	0.0	0.0		0.0	0.0
155	18	1		0.0		0.0	0.0	0.0			0.0	0.0	1.0
156	18	2	0.0			0.0	0.0	0.0			0.0	0.0	0.0
157	18	5	0.0	0.0			0.0	0.0			0.0	0.0	0.0
158	18	8	0.0	0.0		0.0		0.0			0.0	0.0	0.0
159	18	9	0.0	0.0		0.0	0.0				0.0	0.0	0.0
160	18	10	0.0	0.0		0.0	0.0	0.0			0.0		0.0
161	18	13	0.0	0.0		0.0	0.0	0.0				0.0	0.0
162	18	15	1.0	0.0		0.0	0.0	0.0			0.0	0.0
163	19	1		0.0		0.0	0.0	0.0			0.0	0.0	1.0
164	19	2	0.0			0.0	0.0	0.0			0.0	0.0	0.0
165	19	5	0.0	0.0			0.0	0.0			0.0	0.0	0.0
166	19	8	0.0	0.0		0.0		0.0			0.0	0.0	0.0
167	19	9	0.0	0.0		0.0	0.0				0.0	0.0	0.0
168	19	10	0.0	0.0		0.0	0.0	0.0			0.0		0.0
169	19	13	0.0	0.0		0.0	0.0	0.0				0.0	0.0
170	19	15	1.0	0.0		0.0	0.0	0.0			0.0	0.0
171	20	1		0.0		0.0	0.0	0.0			0.0	0.0
172	20	2	0.0			0.0	0.0	0.0			0.0	0.0
173	20	5	0.0	0.0			0.0	0.0			0.0	0.0
174	20	8	0.0	0.0		0.0		0.0			0.0	0.0
175	20	9	0.0	0.0		0.0	0.0				0.0	0.0
176	20	10	0.0	0.0		0.0	0.0	0.0			0.0
177	20	13	0.0	0.0		0.0	0.0	0.0				0.0
178	21	1		0.0		0.0	0.0	0.0			0.0	0.0
179	21	2	0.0			0.0	0.0	0.0			0.0	0.0
180	21	5	0.0	0.0			0.0	0.0			0.0	0.0
181	21	8	0.0	0.0		0.0		0.0			0.0	0.0
182	21	9	0.0	0.0		0.0	0.0				0.0	0.0
183	21	10	0.0	0.0		0.0	0.0	0.0			0.0
184	21	13	0.0	0.0		0.0	0.0	0.0				0.0
185	22	1		0.0		0.0	0.0	0.0				0.0
186	22	2	0.0			0.0	0.0	0.0				0.0
187	22	5	0.0	0.0			0.0	0.0				0.0
188	22	8	0.0	0.0		0.0		0.0				0.0
189	22	9	0.0	0.0		0.0	0.0					0.0
190	22	10	0.0	0.0		0.0	0.0	0.0
191	23	1		0.0		0.0	0.0	0.0		0.0	0.0	0.0
192	23	2	0.0			0.0	0.0	0.0		0.0	0.0	0.0
193	23	5	0.0	0.0			0.0	0.0		0.0	0.0	0.0
194	23	8	0.0	0.0		0.0		0.0		0.0	0.0	0.0
195	23	9	0.0	0.0		0.0	0.0			0.0	0.0	0.0
196	23	10	0.0	0.0		0.0	0.0	0.0		0.0	0.0
197	23	12	0.0	0.0		0.0	0.0	0.0			0.0	0.0
198	23	13	0.0	0.0		0.0	0.0	0.0		0.0		0.0
199	24	1		0.0		0.0	0.0	0.0		0.0	0.0	0.0
200	24	2	0.0			0.0	0.0	0.0		0.0	0.0	0.0
201	24	5	0.0	0.0			0.0	0.0		0.0	0.0	0.0
202	24	8	0.0	0.0		0.0		0.0		0.0	0.0	0.0
203	24	9	0.0	0.0		0.0	0.0			0.0	0.0	0.0
204	24	10	0.0	0.0		0.0	0.0	0.0		0.0	0.0
205	24	12	0.0	0.0		0.0	0.0	0.0			0.0	0.0
206	24	13	0.0	0.0		0.0	0.0	0.0		0.0		0.0
207	25	2				0.0	0.0	0.0		0.0		0.0		0.0
208	25	5		0.0			0.0	0.0		0.0		0.0		0.0
209	25	7		0.0		0.0	0.0	0.0		0.0		0.0
210	25	8		0.0		0.0		0.0		0.0		0.0		0.0
211	25	9		0.0		0.0	0.0			0.0		0.0		0.0
212	25	10		0.0		0.0	0.0	0.0		0.0				0.0
213	25	12		0.0		0.0	0.0	0.0				0.0		0.0
214	26	2				0.0	0.0	0.0		0.0	0.0	0.0		0.0
215	26	5		0.0			0.0	0.0		0.0	0.0	0.0		0.0
216	26	7		0.0		0.0	0.0	0.0		0.0	0.0	0.0
217	26	8		0.0		0.0		0.0		0.0	0.0	0.0		0.0
218	26	9		0.0		0.0	0.0			0.0	0.0	0.0		0.0
219	26	10		0.0		0.0	0.0	0.0		0.0	0.0			0.0
220	26	12		0.0		0.0	0.0	0.0			0.0	0.0		0.0
221	26	13		0.0		0.0	0.0	0.0		0.0		0.0		0.0
222	27	2				0.0	0.0	0.0		0.0		0.0		0.0
223	27	5		0.0			0.0	0.0		0.0		0.0		0.0
224	27	7		0.0		0.0	0.0	0.0		0.0		0.0
225	27	8		0.0		0.0		0.0		0.0		0.0		0.0
226	27	9		0.0		0.0	0.0			0.0		0.0		0.0
227	27	10		0.0		0.0	0.0	0.0		0.0				0.0
228	27	12		0.0		0.0	0.0	0.0				0.0		0.0
229	28	2				0.0	0.0	0.0		0.0	0.0	0.0		0.0
230	28	5		0.0			0.0	0.0		0.0	0.0	0.0		0.0
231	28	7		0.0		0.0	0.0	0.0		0.0	0.0	0.0
232	28	8		0.0		0.0		0.0		0.0	0.0	0.0		0.0
233	28	9		0.0		0.0	0.0			0.0	0.0	0.0		0.0
234	28	10		0.0		0.0	0.0	0.0		0.0	0.0			0.0
235	28	12		0.0		0.0	0.0	0.0			0.0	0.0		0.0
236	28	13		0.0		0.0	0.0	0.0		0.0		0.0		0.0
237	29	2				0.0	0.0	0.0		0.0	0.0	0.0		0.0
238	29	5		0.0			0.0	0.0		0.0	0.0	0.0		0.0
239	29	7		0.0		0.0	0.0	0.0		0.0	0.0	0.0
240	29	8		0.0		0.0		0.0		0.0	0.0	0.0		0.0
241	29	9		0.0		0.0	0.0			0.0	0.0	0.0		0.0
242	29	10		0.0		0.0	0.0	0.0		0.0	0.0			0.0
243	29	12		0.0		0.0	0.0	0.0			0.0	0.0		0.0
244	29	13		0.0		0.0	0.0	0.0		0.0		0.0		0.0
245	30	2				0.0	0.0	0.0		0.0		0.0		0.0
246	30	5		0.0			0.0	0.0		0.0		0.0		0.0
247	30	7		0.0		0.0	0.0	0.0		0.0		0.0
248	30	8		0.0		0.0		0.0		0.0		0.0		0.0
249	30	9		0.0		0.0	0.0			0.0		0.0		0.0
250	30	10		0.0		0.0	0.0	0.0		0.0				0.0
251	30	12		0.0		0.0	0.0	0.0				0.0		0.0
252	31	2				0.0	0.0	0.0		0.0		0.0		0.0
253	31	5		0.0			0.0	0.0		0.0		0.0		0.0
254	31	7		0.0		0.0	0.0	0.0		0.0		0.0
255	31	8		0.0		0.0		0.0		0.0		0.0		0.0
256	31	9		0.0		0.0	0.0			0.0		0.0		0.0
257	31	10		0.0		0.0	0.0	0.0		0.0				0.0
258	31	12		0.0		0.0	0.0	0.0				0.0		0.0
259	32	2				0.0	0.0	0.0		0.0	0.0	0.0		0.0
260	32	5		0.0			0.0	0.0		0.0	0.0	0.0		0.0
261	32	7		0.0		0.0	0.0	0.0		0.0	0.0	0.0
262	32	8		0.0		0.0		0.0		0.0	0.0	0.0		0.0
263	32	9		0.0		0.0	0.0			0.0	0.0	0.0		0.0
264	32	10		0.0		0.0	0.0	0.0		0.0	0.0			0.0
265	32	12		0.0		0.0	0.0	0.0			0.0	0.0		0.0
266	32	13		0.0		0.0	0.0	0.0		0.0		0.0		0.0
267	33	2				0.0	0.0	0.0		0.0		0.0		0.0
268	33	5		0.0			0.0	0.0		0.0		0.0		0.0
269	33	7		0.0		0.0	0.0	0.0		0.0		0.0
270	33	8		0.0		0.0		0.0		0.0		0.0		0.0
271	33	8		0.0		0.0	1.0	0.0		0.0		0.0		0.0
272	33	9		0.0		0.0	0.0			0.0		0.0		0.0
273	33	10		0.0		0.0	0.0	0.0		0.0				0.0
274	33	12		0.0		0.0	0.0	0.0				0.0		0.0
275	34	2				0.0	0.0	0.0		0.0		0.0	0.0	0.0
276	34	5		0.0			0.0	0.0		0.0		0.0	0.0	0.0
277	34	7		0.0		0.0	0.0	0.0		0.0		0.0	0.0
278	34	8		0.0		0.0		0.0		0.0		0.0	0.0	0.0
279	34	9		0.0		0.0	0.0			0.0		0.0	0.0	0.0
280	34	10		0.0		0.0	0.0	0.0		0.0			0.0	0.0
281	34	12		0.0		0.0	0.0	0.0				0.0	1.0	0.0
282	34	15		0.0		0.0	0.0	0.0		1.0		0.0		0.0
283	35	2				0.0	0.0	0.0		0.0	0.0	0.0	0.0
284	35	5		0.0			0.0	0.0		0.0	0.0	0.0	0.0
285	35	8		0.0		0.0		0.0		0.0	0.0	0.0	0.0
286	35	9		0.0		0.0	0.0			0.0	0.0	0.0	0.0
287	35	10		0.0		0.0	0.0	0.0		0.0	0.0		0.0
288	35	12		0.0		0.0	0.0	0.0			0.0	0.0	1.0
289	35	13		0.0		0.0	0.0	0.0		0.0		0.0	0.0
290	35	15		0.0		0.0	0.0	0.0		1.0	0.0	0.0
291	36	2				0.0	0.0	0.0		0.0		0.0	0.0
292	36	5		0.0			0.0	0.0		0.0		0.0	0.0
293	36	8		0.0		0.0		0.0		0.0		0.0	0.0
294	36	9		0.0		0.0	0.0			0.0		0.0	0.0
295	36	10		0.0		0.0	0.0	0.0		0.0			0.0
296	36	12		0.0		0.0	0.0	0.0				0.0	1.0
297	36	15		0.0		0.0	0.0	0.0		1.0		0.0
298	37	2				0.0	0.0	0.0		0.0	0.0	0.0	0.0
299	37	5		0.0			0.0	0.0		0.0	0.0	0.0	0.0
300	37	8		0.0		0.0		0.0		0.0	0.0	0.0	0.0
301	37	9		0.0		0.0	0.0			0.0	0.0	0.0	0.0
302	37	10		0.0		0.0	0.0	0.0		0.0	0.0		0.0
303	37	12		0.0		0.0	0.0	0.0			0.0	0.0	1.0
304	37	13		0.0		0.0	0.0	0.0		0.0		0.0	0.0
305	37	15		0.0		0.0	0.0	0.0		1.0	0.0	0.0
306	38	2				0.0	0.0	0.0		0.0	0.0	0.0	0.0	0.0
307	38	5		0.0			0.0	0.0		0.0	0.0	0.0	0.0	0.0
308	38	7		0.0		0.0	0.0	0.0		0.0	0.0	0.0	0.0
309	38	8		0.0		0.0		0.0		0.0	0.0	0.0	0.0	0.0
310	38	9		0.0		0.0	0.0			0.0	0.0	0.0	0.0	0.0
311	38	10		0.0		0.0	0.0	0.0		0.0	0.0		0.0	0.0
312	38	12		0.0		0.0	0.0	0.0			0.0	0.0	1.0	0.0
313	38	13		0.0		0.0	0.0	0.0		0.0		0.0	0.0	0.0
314	38	15		0.0		0.0	0.0	0.0		1.0	0.0	0.0		0.0
315	39	1		0.0		0.0	0.0	0.0		0.0	0.0	0.0	0.0	0.0
316	39	2	0.0			0.0	0.0	0.0		0.0	0.0	0.0	0.0	0.0
317	39	5	0.0	0.0			0.0	0.0		0.0	0.0	0.0	0.0	0.0
318	39	7	0.0	0.0		0.0	0.0	0.0		0.0	0.0	0.0	0.0
319	39	8	0.0	0.0		0.0		0.0		0.0	0.0	0.0	0.0	0.0
320	39	9	0.0	0.0		0.0	0.0			0.0	0.0	0.0	0.0	0.0
321	39	10	0.0	0.0		0.0	0.0	0.0		0.0	0.0		0.0	0.0
322	39	12	0.0	0.0		0.0	0.0	0.0			0.0	0.0	1.0	0.0
323	39	13	0.0	0.0		0.0	0.0	0.0		0.0		0.0	0.0	0.0
324	39	15	0.0	0.0		0.0	0.0	0.0		1.0	0.0	0.0		0.0
325	40	2				0.0	0.0	0.0		0.0	0.0	0.0	0.0	0.0
326	40	5		0.0			0.0	0.0		0.0	0.0	0.0	0.0	0.0
327	40	7		0.0		0.0	0.0	0.0		0.0	0.0	0.0	0.0
328	40	8		0.0		0.0		0.0		0.0	0.0	0.0	0.0	0.0
329	40	9		0.0		0.0	0.0			0.0	0.0	0.0	0.0	0.0
330	40	10		0.0		0.0	0.0	0.0		0.0	0.0		0.0	0.0
331	40	12		0.0		0.0	0.0	0.0			0.0	0.0	1.0	0.0
332	40	13		0.0		0.0	0.0	0.0		0.0		0.0	0.0	0.0
333	40	15		0.0		0.0	0.0	0.0		1.0	0.0	0.0		0.0
334	41	1		0.0		0.0	0.0	0.0	0.0	0.0		0.0	0.0	0.0
335	41	2	0.0			0.0	0.0	0.0	0.0	0.0		0.0	0.0	0.0
336	41	5	0.0	0.0			0.0	0.0	0.0	0.0		0.0	0.0	0.0
337	41	7	0.0	0.0		0.0	0.0	0.0	0.0	0.0		0.0	0.0
338	41	8	0.0	0.0		0.0		0.0	0.0	0.0		0.0	0.0	0.0
339	41	9	0.0	0.0		0.0	0.0		0.0	0.0		0.0	0.0	0.0
340	41	10	0.0	0.0		0.0	0.0	0.0	0.0	0.0			0.0	0.0
341	41	11	0.0	0.0		0.0	0.0	0.0		0.0		0.0	0.0	0.0
342	41	12	0.0	0.0		0.0	0.0	0.0	0.0			0.0	1.0	0.0
343	41	15	0.0	0.0		0.0	0.0	0.0	0.0	1.0		0.0		0.0
344	42	2				0.0	0.0	0.0	0.0	0.0		0.0		0.0
345	42	5		0.0			0.0	0.0	0.0	0.0		0.0		0.0
346	42	7		0.0		0.0	0.0	0.0	0.0	0.0		0.0
347	42	8		0.0		0.0		0.0	0.0	0.0		0.0		0.0
348	42	9		0.0		0.0	0.0		0.0	0.0		0.0		0.0
349	42	10		0.0		0.0	0.0	0.0	0.0	0.0				0.0
350	42	11		0.0		0.0	0.0	0.0		0.0		0.0		0.0
351	42	12		0.0		0.0	0.0	0.0	0.0			0.0		0.0
352	43	2				0.0	0.0	0.0	0.0	0.0	0.0	0.0		0.0
353	43	5		0.0			0.0	0.0	0.0	0.0	0.0	0.0		0.0
354	43	7		0.0		0.0	0.0	0.0	0.0	0.0	0.0	0.0
355	43	8		0.0		0.0		0.0	0.0	0.0	0.0	0.0		0.0
356	43	9		0.0		0.0	0.0		0.0	0.0	0.0	0.0		0.0
357	43	10		0.0		0.0	0.0	0.0	0.0	0.0	0.0			0.0
358	43	11		0.0		0.0	0.0	0.0		0.0	0.0	0.0		0.0
359	43	12		0.0		0.0	0.0	0.0	0.0		0.0	0.0		0.0
360	43	13		0.0		0.0	0.0	0.0	0.0	0.0		0.0		0.0
361	44	2				0.0	0.0	0.0	0.0	0.0		0.0		0.0
362	44	5		0.0			0.0	0.0	0.0	0.0		0.0		0.0
363	44	7		0.0		0.0	0.0	0.0	0.0	0.0		0.0
364	44	8		0.0		0.0		0.0	0.0	0.0		0.0		0.0
365	44	9		0.0		0.0	0.0		0.0	0.0		0.0		0.0
366	44	10		0.0		0.0	0.0	0.0	0.0	0.0				0.0
367	44	11		0.0		0.0	0.0	0.0		0.0		0.0		0.0
368	44	12		0.0		0.0	0.0	0.0	0.0			0.0		0.0
369	45	2				0.0	0.0	0.0	0.0	0.0	0.0	0.0	0.0	0.0
370	45	5		0.0			0.0	0.0	0.0	0.0	0.0	0.0	0.0	0.0
371	45	7		0.0		0.0	0.0	0.0	0.0	0.0	0.0	0.0	0.0
372	45	8		0.0		0.0		0.0	0.0	0.0	0.0	0.0	0.0	0.0
373	45	9		0.0		0.0	0.0		0.0	0.0	0.0	0.0	0.0	0.0
374	45	10		0.0		0.0	0.0	0.0	1.0	0.0	0.0		0.0	0.0
375	45	11		0.0		0.0	0.0	0.0		0.0	0.0	1.0	0.0	0.0
376	45	12		0.0		0.0	0.0	0.0	0.0		0.0	0.0	1.0	0.0
377	45	13		0.0		0.0	0.0	0.0	0.0	0.0		0.0	0.0	0.0
378	45	15		0.0		0.0	0.0	0.0	0.0	1.0	0.0	0.0		0.0
379	46	2				0.0	0.0	0.0	0.0	0.0	0.0	0.0		0.0
380	46	5		0.0			0.0	0.0	0.0	0.0	0.0	0.0		0.0
381	46	7		0.0		0.0	0.0	0.0	0.0	0.0	0.0	0.0
382	46	8		0.0		0.0		0.0	0.0	0.0	0.0	0.0		0.0
383	46	9		0.0		0.0	0.0		0.0	0.0	0.0	0.0		0.0
384	46	10		0.0		0.0	0.0	0.0	1.0	0.0	0.0			0.0
385	46	11		0.0		0.0	0.0	0.0		0.0	0.0	1.0		0.0
386	46	12		0.0		0.0	0.0	0.0	0.0		0.0	0.0		0.0
387	46	13		0.0		0.0	0.0	0.0	0.0	0.0		0.0		0.0
388	47	2				0.0	0.0	0.0	0.0	0.0		0.0		0.0
389	47	5		0.0			0.0	0.0	0.0	0.0		0.0		0.0
390	47	7		0.0		0.0	0.0	0.0	0.0	0.0		0.0
391	47	8		0.0		0.0		0.0	0.0	0.0		0.0		0.0
392	47	9		0.0		0.0	0.0		0.0	0.0		0.0		0.0
393	47	10		0.0		0.0	0.0	0.0	0.0	0.0				0.0
394	47	11		0.0		0.0	0.0	0.0		0.0		0.0		0.0
395	47	12		0.0		0.0	0.0	0.0	0.0			0.0		0.0
396	48	2				0.0	0.0		0.0	0.0	0.0	0.0		0.0
397	48	5		0.0			0.0		0.0	0.0	0.0	0.0		0.0
398	48	7		0.0		0.0	0.0		0.0	0.0	0.0	0.0
399	48	8		0.0		0.0			1.0	0.0	0.0	0.0		0.0
400	48	10		0.0		0.0	0.0		1.0	0.0	0.0			0.0
401	48	11		0.0		0.0	1.0			0.0	0.0	1.0		0.0
402	48	12		0.0		0.0	0.0		0.0		0.0	0.0		0.0
403	48	13		0.0		0.0	0.0		0.0	0.0		0.0		0.0
404	49	2				0.0	0.0	0.0	0.0	0.0		0.0		0.0
405	49	5		0.0			0.0	0.0	0.0	0.0		0.0		0.0
406	49	7		0.0		0.0	0.0	0.0	0.0	0.0		0.0
407	49	8		0.0		0.0		0.0	1.0	0.0		0.0		0.0
408	49	9		0.0		0.0	0.0		0.0	0.0		0.0		0.0
409	49	10		0.0		0.0	0.0	0.0	1.0	0.0				0.0
410	49	11		0.0		0.0	1.0	0.0		0.0		1.0		0.0
411	49	12		0.0		0.0	0.0	0.0	0.0			0.0		0.0
412	50	2				0.0	0.0	0.0	0.0	0.0	0.0	0.0	0.0	0.0
413	50	5		0.0			0.0	0.0	0.0	0.0	0.0	0.0	0.0	0.0
414	50	7		0.0		0.0	0.0	0.0	0.0	0.0	0.0	0.0	0.0
415	50	8		0.0		0.0		0.0	1.0	0.0	0.0	0.0	0.0	0.0
416	50	9		0.0		0.0	0.0		0.0	0.0	0.0	0.0	0.0	0.0
417	50	10		0.0		0.0	0.0	0.0	1.0	0.0	0.0		0.0	0.0
418	50	11		0.0		0.0	1.0	0.0		0.0	0.0	1.0	0.0	0.0
419	50	12		0.0		0.0	0.0	0.0	0.0		0.0	0.0	0.0	0.0
420	50	13		0.0		0.0	0.0	0.0	0.0	0.0		0.0	0.0	0.0
421	50	15		0.0		0.0	0.0	0.0	0.0	0.0	0.0	0.0		0.0
422	51	2				0.0	0.0		0.0	0.0		0.0	0.0	0.0
423	51	5		0.0			0.0		0.0	0.0		0.0	0.0	0.0
424	51	7		0.0		0.0	0.0		0.0	0.0		0.0	0.0
425	51	8		0.0		0.0			0.0	0.0		0.0	0.0	0.0
426	51	10		0.0		0.0	0.0		0.0	0.0			0.0	0.0
427	51	11		0.0		0.0	0.0			0.0		0.0	0.0	0.0
428	51	12		0.0		0.0	0.0		0.0			0.0	0.0	0.0
429	51	15		0.0		0.0	0.0		0.0	0.0		0.0		0.0
