## Supplementary material for "The BumbleBox: An open-source platform for quantifying behavior in bumblebee colonies": Sample BumbleBox Data Output: bumblebox-01_2023-10-28_15-05-02_updated.csv

filename	colony number	datetime	frame	ID	centroidX	centroidY	frontX	frontY	elapsed frames	speed	distance_from_center
bumblebox-01_2023-10-28_15-05-02	1	2023-10-28_15-05-02	0	0	1902.0	1369.25	1884.5	1397.5			168.0373652568053
bumblebox-01_2023-10-28_15-05-02	1	2023-10-28_15-05-02	0	2	2109.75	1412.75	2125.0	1416.5			63.90207950689955
bumblebox-01_2023-10-28_15-05-02	1	2023-10-28_15-05-02	0	3	2195.5	450.0	2221.5	452.5			1002.6825861769261
bumblebox-01_2023-10-28_15-05-02	1	2023-10-28_15-05-02	0	4	2457.5	1730.75	2464.5	1756.0			496.5021785101311
bumblebox-01_2023-10-28_15-05-02	1	2023-10-28_15-05-02	0	10	1554.0	1398.0	1579.0	1408.0			501.1969003377448
bumblebox-01_2023-10-28_15-05-02	1	2023-10-28_15-05-02	0	12	2184.5	1939.0	2166.5	1961.0			513.5296736950127
bumblebox-01_2023-10-28_15-05-02	1	2023-10-28_15-05-02	0	15	1969.25	1798.0	1978.0	1828.0			365.246300041325
bumblebox-01_2023-10-28_15-05-02	1	2023-10-28_15-05-02	1	0	1875.75	1352.5	1858.5	1379.5	1.0	31.13880216064838	187.5316871372822
bumblebox-01_2023-10-28_15-05-02	1	2023-10-28_15-05-02	1	2	2080.0	1435.0	2103.5	1422.0	1.0	37.15003364736027	54.81434891725191
bumblebox-01_2023-10-28_15-05-02	1	2023-10-28_15-05-02	1	3	2197.5	444.25	2222.0	443.0	1.0	6.0878978309429606	949.371013450777
bumblebox-01_2023-10-28_15-05-02	1	2023-10-28_15-05-02	1	4	2458.5	1730.5	2466.0	1754.0	1.0	1.0307764064044151	527.7649298509288
bumblebox-01_2023-10-28_15-05-02	1	2023-10-28_15-05-02	1	10	1562.0	1402.25	1590.5	1415.0	1.0	9.058835465996719	499.0112602409109
bumblebox-01_2023-10-28_15-05-02	1	2023-10-28_15-05-02	1	12	2190.25	1937.75	2171.5	1961.0	1.0	5.88430114796991	568.9938564523836
bumblebox-01_2023-10-28_15-05-02	1	2023-10-28_15-05-02	2	0	1842.5	1378.75	1826.5	1405.0	1.0	42.36301452918571	191.68703899420893
bumblebox-01_2023-10-28_15-05-02	1	2023-10-28_15-05-02	2	2	2109.5	1462.75	2120.5	1432.5	1.0	40.50077159758811	134.93064166906066
bumblebox-01_2023-10-28_15-05-02	1	2023-10-28_15-05-02	2	3	2204.0	447.5	2227.5	450.0	1.0	7.267220926874317	920.718741677126
bumblebox-01_2023-10-28_15-05-02	1	2023-10-28_15-05-02	2	4	2457.5	1732.25	2466.0	1755.0	1.0	2.0155644370746373	570.3617832354391
bumblebox-01_2023-10-28_15-05-02	1	2023-10-28_15-05-02	2	10	1643.25	1438.75	1672.0	1454.0	1.0	89.07195125290565	398.60977318112793
bumblebox-01_2023-10-28_15-05-02	1	2023-10-28_15-05-02	2	11	1772.0	1065.0	1796.5	1069.5			387.5270974725642
bumblebox-01_2023-10-28_15-05-02	1	2023-10-28_15-05-02	2	12	2197.5	1939.5	2182.5	1966.5	1.0	7.458216945088149	610.2100351434707
bumblebox-01_2023-10-28_15-05-02	1	2023-10-28_15-05-02	3	0	1837.5	1370.25	1841.0	1403.5	1.0	9.86154146165801	201.4030134534362
bumblebox-01_2023-10-28_15-05-02	1	2023-10-28_15-05-02	3	2	2091.25	1463.0	2084.5	1440.0	1.0	18.25171224844398	69.2785506352796
bumblebox-01_2023-10-28_15-05-02	1	2023-10-28_15-05-02	3	3	2194.0	471.0	2214.5	479.5	1.0	25.53918557824427	975.5803571224284
bumblebox-01_2023-10-28_15-05-02	1	2023-10-28_15-05-02	3	4	2455.5	1732.5	2463.0	1755.0	1.0	2.0155644370746373	521.3989314365009
bumblebox-01_2023-10-28_15-05-02	1	2023-10-28_15-05-02	3	10	1698.25	1567.0	1725.0	1583.5	1.0	139.54591538271552	357.06873298865725
bumblebox-01_2023-10-28_15-05-02	1	2023-10-28_15-05-02	3	11	1764.5	1064.5	1789.0	1070.0	1.0	7.516648189186454	453.23700555352383
bumblebox-01_2023-10-28_15-05-02	1	2023-10-28_15-05-02	3	12	2200.5	1949.75	2189.0	1978.5	1.0	10.680004681646913	544.9006951529104
bumblebox-01_2023-10-28_15-05-02	1	2023-10-28_15-05-02	3	15	1990.75	1842.25	2004.5	1871.5	3.0	49.19667163538607	411.5032298817653
bumblebox-01_2023-10-28_15-05-02	1	2023-10-28_15-05-02	4	0	1857.75	1396.25	1863.5	1426.0	1.0	32.95546236968919	186.27496948815346
bumblebox-01_2023-10-28_15-05-02	1	2023-10-28_15-05-02	4	2	2106.5	1457.5	2084.0	1458.5	1.0	16.211492836873475	69.9106921923428
bumblebox-01_2023-10-28_15-05-02	1	2023-10-28_15-05-02	4	3	2191.0	479.5	2210.0	487.5	1.0	9.013878188659973	974.0531003917664
bumblebox-01_2023-10-28_15-05-02	1	2023-10-28_15-05-02	4	4	2456.75	1735.25	2464.5	1755.5	1.0	3.020761493398643	511.1321274952422
bumblebox-01_2023-10-28_15-05-02	1	2023-10-28_15-05-02	4	10	1732.0	1597.0	1759.5	1610.0	1.0	45.155979670471105	343.61966421148327
bumblebox-01_2023-10-28_15-05-02	1	2023-10-28_15-05-02	4	11	1762.5	1067.0	1790.5	1074.0	1.0	3.2015621187164243	465.2044293993905
bumblebox-01_2023-10-28_15-05-02	1	2023-10-28_15-05-02	4	12	2207.25	1958.75	2195.0	1987.0	1.0	11.25	544.0706714277222
bumblebox-01_2023-10-28_15-05-02	1	2023-10-28_15-05-02	4	15	1993.75	1841.0	2007.0	1870.5	1.0	3.25	401.9605140841728
bumblebox-01_2023-10-28_15-05-02	1	2023-10-28_15-05-02	5	0	1853.75	1381.75	1851.0	1413.0	1.0	15.041608956491324	234.6684183728876
bumblebox-01_2023-10-28_15-05-02	1	2023-10-28_15-05-02	5	2	2115.5	1438.75	2104.0	1470.0	1.0	20.79813693579307	167.6325929659557
bumblebox-01_2023-10-28_15-05-02	1	2023-10-28_15-05-02	5	4	2448.5	1706.25	2461.0	1731.0	1.0	30.150663342619843	468.0884079456158
bumblebox-01_2023-10-28_15-05-02	1	2023-10-28_15-05-02	5	10	1635.75	1533.5	1658.0	1555.5	1.0	115.30963749834616	368.32040177995424
bumblebox-01_2023-10-28_15-05-02	1	2023-10-28_15-05-02	5	11	1749.5	1072.75	1780.5	1075.5	1.0	14.2148689758295	551.7997571028601
bumblebox-01_2023-10-28_15-05-02	1	2023-10-28_15-05-02	5	12	2220.25	1965.5	2205.5	1991.5	1.0	14.647952075290252	457.50178431680604
bumblebox-01_2023-10-28_15-05-02	1	2023-10-28_15-05-02	5	15	1997.0	1842.0	2010.0	1871.5	1.0	3.400367627183861	279.1336382634743
bumblebox-01_2023-10-28_15-05-02	1	2023-10-28_15-05-02	6	0	1850.25	1426.5	1850.5	1456.0	1.0	44.8866628298429	116.16057016571717
bumblebox-01_2023-10-28_15-05-02	1	2023-10-28_15-05-02	6	2	2090.0	1491.0	2083.5	1516.0	1.0	58.14045493458062	167.56331806581198
bumblebox-01_2023-10-28_15-05-02	1	2023-10-28_15-05-02	6	3	2260.75	442.5	2288.0	445.5	2.0	78.95607956326099	990.7511541703072
bumblebox-01_2023-10-28_15-05-02	1	2023-10-28_15-05-02	6	10	1574.0	1518.25	1581.0	1547.0	1.0	63.60522777256599	407.20270863338743
bumblebox-01_2023-10-28_15-05-02	1	2023-10-28_15-05-02	6	11	1778.25	1071.0	1809.0	1076.0	1.0	28.8032116264836	363.49777881588443
bumblebox-01_2023-10-28_15-05-02	1	2023-10-28_15-05-02	6	12	2207.25	1966.25	2191.5	1991.0	1.0	13.021616643105418	630.8103641834243
bumblebox-01_2023-10-28_15-05-02	1	2023-10-28_15-05-02	6	15	1954.0	1788.25	1959.0	1820.0	1.0	68.83358555240312	402.03381546271726
bumblebox-01_2023-10-28_15-05-02	1	2023-10-28_15-05-02	7	0	1836.75	1448.75	1827.0	1476.5	1.0	26.025228145013447	188.28325071551103
bumblebox-01_2023-10-28_15-05-02	1	2023-10-28_15-05-02	7	3	2339.5	398.25	2371.0	399.5	1.0	90.33064264135399	978.3646278356553
bumblebox-01_2023-10-28_15-05-02	1	2023-10-28_15-05-02	7	10	1551.75	1576.25	1546.5	1592.5	1.0	62.1213530116658	481.6576403421833
bumblebox-01_2023-10-28_15-05-02	1	2023-10-28_15-05-02	7	11	1775.25	1066.0	1804.5	1071.0	1.0	5.830951894845301	279.2797343166884
bumblebox-01_2023-10-28_15-05-02	1	2023-10-28_15-05-02	7	12	2197.5	1967.75	2182.5	1992.5	1.0	9.86470982847443	723.65623399512
bumblebox-01_2023-10-28_15-05-02	1	2023-10-28_15-05-02	8	0	1838.25	1485.75	1824.5	1512.5	1.0	37.030392922571046	210.39049445317153
bumblebox-01_2023-10-28_15-05-02	1	2023-10-28_15-05-02	8	3	2449.5	403.0	2475.5	420.5	1.0	110.10250905406289	1048.4306743443983
bumblebox-01_2023-10-28_15-05-02	1	2023-10-28_15-05-02	8	10	1511.25	1536.0	1502.5	1553.5	1.0	57.099146228293115	521.7812977256372
bumblebox-01_2023-10-28_15-05-02	1	2023-10-28_15-05-02	8	12	2195.25	1973.25	2180.5	1997.5	1.0	5.942432162002357	654.0260202440343
bumblebox-01_2023-10-28_15-05-02	1	2023-10-28_15-05-02	9	0	1869.0	1541.0	1856.0	1565.0	1.0	63.2307282893373	253.71235681377436
bumblebox-01_2023-10-28_15-05-02	1	2023-10-28_15-05-02	9	3	2501.5	435.25	2518.5	456.0	1.0	61.18874488008395	1022.383427340252
bumblebox-01_2023-10-28_15-05-02	1	2023-10-28_15-05-02	9	10	1512.5	1523.0	1506.5	1542.5	1.0	13.059957886608977	503.94802311349525
bumblebox-01_2023-10-28_15-05-02	1	2023-10-28_15-05-02	9	11	1764.5	1066.25	1796.5	1070.0	2.0	10.752906583803284	315.54012819291313
bumblebox-01_2023-10-28_15-05-02	1	2023-10-28_15-05-02	9	12	2192.5	1971.5	2176.0	1995.0	1.0	3.2596012026013246	701.0200139796294
bumblebox-01_2023-10-28_15-05-02	1	2023-10-28_15-05-02	10	0	1840.5	1528.5	1821.0	1551.0	1.0	31.12073263919087	182.86030187003414
bumblebox-01_2023-10-28_15-05-02	1	2023-10-28_15-05-02	10	3	2512.25	428.25	2532.5	443.5	1.0	12.8281916106675	1134.9665920193422
bumblebox-01_2023-10-28_15-05-02	1	2023-10-28_15-05-02	10	10	1511.75	1522.75	1508.0	1543.5	1.0	0.7905694150420949	496.39496874968427
bumblebox-01_2023-10-28_15-05-02	1	2023-10-28_15-05-02	10	12	2192.75	1970.0	2176.5	1993.5	1.0	1.5206906325745548	561.7577792073733
bumblebox-01_2023-10-28_15-05-02	1	2023-10-28_15-05-02	10	15	1950.25	1759.5	1946.5	1790.0	4.0	28.993533761858004	321.8071666386565
bumblebox-01_2023-10-28_15-05-02	1	2023-10-28_15-05-02	11	0	1820.75	1558.25	1803.0	1578.5	1.0	35.70889244992065	229.2895011709481
bumblebox-01_2023-10-28_15-05-02	1	2023-10-28_15-05-02	11	3	2536.5	393.25	2555.5	396.0	1.0	42.58007162981293	1139.7712710659198
bumblebox-01_2023-10-28_15-05-02	1	2023-10-28_15-05-02	11	10	1493.0	1512.0	1491.5	1535.0	1.0	21.613074746550986	487.89909767685464
bumblebox-01_2023-10-28_15-05-02	1	2023-10-28_15-05-02	11	11	1771.25	1065.25	1803.0	1069.5	2.0	6.823672031978091	366.0677992948241
bumblebox-01_2023-10-28_15-05-02	1	2023-10-28_15-05-02	11	12	2190.5	1969.25	2176.5	1994.0	1.0	2.3717082451262845	634.1640563349694
bumblebox-01_2023-10-28_15-05-02	1	2023-10-28_15-05-02	11	15	1960.25	1768.0	1957.5	1793.0	1.0	13.124404748406688	390.33744527082655
bumblebox-01_2023-10-28_15-05-02	1	2023-10-28_15-05-02	12	0	1849.75	1537.5	1829.5	1561.5	1.0	35.65897502733358	23.181518770348074
bumblebox-01_2023-10-28_15-05-02	1	2023-10-28_15-05-02	12	10	1501.5	1527.0	1502.0	1549.5	1.0	17.240939649566666	328.6932103991502
bumblebox-01_2023-10-28_15-05-02	1	2023-10-28_15-05-02	12	11	1778.5	1066.75	1808.5	1072.0	1.0	7.403546447480424	461.21789353027054
bumblebox-01_2023-10-28_15-05-02	1	2023-10-28_15-05-02	12	12	2191.0	1969.0	2176.5	1993.5	1.0	0.5590169943749475	572.0718172244635
bumblebox-01_2023-10-28_15-05-02	1	2023-10-28_15-05-02	13	0	1848.5	1542.0	1834.5	1565.5	1.0	4.670385423067351	22.49513836365538
bumblebox-01_2023-10-28_15-05-02	1	2023-10-28_15-05-02	13	10	1505.0	1527.25	1507.0	1549.5	1.0	3.5089172119045497	326.6250239188663
bumblebox-01_2023-10-28_15-05-02	1	2023-10-28_15-05-02	13	11	1786.75	1067.75	1816.5	1074.0	1.0	8.31038506929733	461.56164945757786
bumblebox-01_2023-10-28_15-05-02	1	2023-10-28_15-05-02	13	12	2186.25	1971.5	2171.5	1995.0	1.0	5.367727638395972	568.5314690058942
bumblebox-01_2023-10-28_15-05-02	1	2023-10-28_15-05-02	14	0	1820.25	1536.25	1796.0	1552.5	1.0	28.829238630251755	38.24006406898395
bumblebox-01_2023-10-28_15-05-02	1	2023-10-28_15-05-02	14	10	1504.75	1528.0	1506.0	1549.0	1.0	0.7905694150420949	340.7164363514035
bumblebox-01_2023-10-28_15-05-02	1	2023-10-28_15-05-02	14	11	1784.25	1068.5	1814.5	1075.0	1.0	2.6100766272276377	501.7807190397016
bumblebox-01_2023-10-28_15-05-02	1	2023-10-28_15-05-02	14	12	2188.75	1969.0	2173.5	1992.5	1.0	3.5355339059327378	530.2217366347782
bumblebox-01_2023-10-28_15-05-02	1	2023-10-28_15-05-02	14	15	1918.25	1732.25	1904.5	1750.5	3.0	55.15489552161259	181.65544995953195
bumblebox-01_2023-10-28_15-05-02	1	2023-10-28_15-05-02	15	0	1777.25	1475.0	1746.0	1466.0	1.0	74.83690600231947	269.0763832074453
bumblebox-01_2023-10-28_15-05-02	1	2023-10-28_15-05-02	15	1	1917.75	1921.0	1932.0	1922.0			199.76098217619986
bumblebox-01_2023-10-28_15-05-02	1	2023-10-28_15-05-02	15	10	1507.0	1529.25	1509.5	1551.0	1.0	2.57390753524675	416.415927889412
bumblebox-01_2023-10-28_15-05-02	1	2023-10-28_15-05-02	15	12	2203.5	1958.25	2177.0	1972.5	1.0	18.25171224844398	403.108949292868
bumblebox-01_2023-10-28_15-05-02	1	2023-10-28_15-05-02	15	15	1964.25	1747.0	1966.5	1778.5	1.0	48.30696119608436	92.68710805716185
bumblebox-01_2023-10-28_15-05-02	1	2023-10-28_15-05-02	16	0	1756.75	1435.25	1736.0	1410.5	1.0	44.72485326974254	232.8474181495016
bumblebox-01_2023-10-28_15-05-02	1	2023-10-28_15-05-02	16	1	1900.75	1848.75	1913.5	1823.5	1.0	74.22305908543517	379.3697121176416
bumblebox-01_2023-10-28_15-05-02	1	2023-10-28_15-05-02	16	3	2558.75	372.0	2575.0	379.5	5.0	30.767271572240524	1246.6034200199979
bumblebox-01_2023-10-28_15-05-02	1	2023-10-28_15-05-02	16	10	1509.0	1529.75	1511.0	1551.0	1.0	2.0615528128088303	479.1579455728095
bumblebox-01_2023-10-28_15-05-02	1	2023-10-28_15-05-02	16	12	2209.0	1933.0	2184.5	1951.5	1.0	25.84206841566673	506.08765229508975
bumblebox-01_2023-10-28_15-05-02	1	2023-10-28_15-05-02	16	15	1978.5	1755.0	1982.0	1788.0	1.0	16.342046995404218	276.1293539971601
bumblebox-01_2023-10-28_15-05-02	1	2023-10-28_15-05-02	17	0	1758.5	1461.0	1750.0	1428.5	1.0	25.809397513308983	232.4583669415045
bumblebox-01_2023-10-28_15-05-02	1	2023-10-28_15-05-02	17	1	1911.25	1859.75	1912.5	1828.5	1.0	15.20690632574555	381.2503779597398
bumblebox-01_2023-10-28_15-05-02	1	2023-10-28_15-05-02	17	3	2552.5	420.0	2567.5	441.5	1.0	48.405190837347185	1206.0725416385387
bumblebox-01_2023-10-28_15-05-02	1	2023-10-28_15-05-02	17	10	1511.25	1532.0	1513.5	1553.5	1.0	3.181980515339464	480.43918348504616
bumblebox-01_2023-10-28_15-05-02	1	2023-10-28_15-05-02	17	12	2219.75	1892.75	2204.0	1920.5	1.0	41.660832924942824	466.8333668035213
bumblebox-01_2023-10-28_15-05-02	1	2023-10-28_15-05-02	17	15	1984.0	1754.25	1987.5	1786.5	1.0	5.55090082779363	267.6823690392112
bumblebox-01_2023-10-28_15-05-02	1	2023-10-28_15-05-02	18	0	1781.0	1415.75	1770.5	1384.0	1.0	50.5352599676701	232.5880102240871
bumblebox-01_2023-10-28_15-05-02	1	2023-10-28_15-05-02	18	3	2532.5	447.75	2540.5	477.5	1.0	34.20617634287703	1090.171836225831
bumblebox-01_2023-10-28_15-05-02	1	2023-10-28_15-05-02	18	10	1513.0	1533.0	1515.5	1554.5	1.0	2.0155644370746373	516.1663685285977
bumblebox-01_2023-10-28_15-05-02	1	2023-10-28_15-05-02	18	12	2247.0	1884.75	2241.5	1917.0	1.0	28.4000440140504	532.3416971269486
bumblebox-01_2023-10-28_15-05-02	1	2023-10-28_15-05-02	18	15	1993.5	1750.75	1996.0	1783.5	1.0	10.124228365658293	344.92453160075456
bumblebox-01_2023-10-28_15-05-02	1	2023-10-28_15-05-02	19	0	1782.75	1395.5	1777.0	1365.0	1.0	20.325476624177846	241.06505346067894
bumblebox-01_2023-10-28_15-05-02	1	2023-10-28_15-05-02	19	3	2522.0	461.0	2524.5	493.0	1.0	16.905990062696713	1063.9741878917928
bumblebox-01_2023-10-28_15-05-02	1	2023-10-28_15-05-02	19	10	1513.25	1529.0	1515.5	1550.5	1.0	4.00780488547035	526.2781203888302
bumblebox-01_2023-10-28_15-05-02	1	2023-10-28_15-05-02	19	12	2303.75	1839.25	2298.0	1872.5	1.0	72.73797151419608	519.9763672514358
bumblebox-01_2023-10-28_15-05-02	1	2023-10-28_15-05-02	19	15	1997.0	1780.75	2006.0	1812.5	1.0	30.20347662107791	380.5912308501078
bumblebox-01_2023-10-28_15-05-02	1	2023-10-28_15-05-02	20	0	1747.0	1370.0	1748.0	1339.5	1.0	43.91255515225686	413.96547448126637
bumblebox-01_2023-10-28_15-05-02	1	2023-10-28_15-05-02	20	3	2516.0	497.75	2509.5	527.5	1.0	37.23657476191923	937.2924811991719
bumblebox-01_2023-10-28_15-05-02	1	2023-10-28_15-05-02	20	12	2379.5	1748.0	2386.5	1780.0	1.0	118.59437170456277	440.81172462004685
bumblebox-01_2023-10-28_15-05-02	1	2023-10-28_15-05-02	20	15	2001.25	1845.0	2008.5	1876.5	1.0	64.39041077676085	505.6877819490006
bumblebox-01_2023-10-28_15-05-02	1	2023-10-28_15-05-02	21	0	1767.0	1362.75	1765.5	1332.5	1.0	21.273516399504807	277.39766130953586
bumblebox-01_2023-10-28_15-05-02	1	2023-10-28_15-05-02	21	3	2495.5	467.5	2491.5	500.0	1.0	36.54192797322002	1054.4593045727277
bumblebox-01_2023-10-28_15-05-02	1	2023-10-28_15-05-02	21	10	1508.25	1525.25	1508.5	1547.0	2.0	6.25	541.3406044257164
bumblebox-01_2023-10-28_15-05-02	1	2023-10-28_15-05-02	21	12	2372.0	1792.0	2379.5	1824.5	1.0	44.63462781294362	500.90151227561694
bumblebox-01_2023-10-28_15-05-02	1	2023-10-28_15-05-02	21	15	2051.5	1942.25	2063.0	1970.0	1.0	109.4651771112622	524.4525836527073
bumblebox-01_2023-10-28_15-05-02	1	2023-10-28_15-05-02	22	0	1771.0	1326.75	1766.0	1298.5	1.0	36.22154055254967	265.3025442772835
bumblebox-01_2023-10-28_15-05-02	1	2023-10-28_15-05-02	22	3	2454.75	455.75	2447.0	487.0	1.0	42.410199244992945	1053.2592760094733
bumblebox-01_2023-10-28_15-05-02	1	2023-10-28_15-05-02	22	10	1516.25	1516.5	1513.0	1539.0	1.0	11.855905701379376	514.7460198971917
bumblebox-01_2023-10-28_15-05-02	1	2023-10-28_15-05-02	22	12	2306.0	1837.0	2282.0	1859.0	1.0	79.88116173416608	508.7682208039335
bumblebox-01_2023-10-28_15-05-02	1	2023-10-28_15-05-02	22	15	2057.0	1941.75	2062.0	1972.5	1.0	5.522680508593631	527.4300332745568
bumblebox-01_2023-10-28_15-05-02	1	2023-10-28_15-05-02	23	0	1760.75	1262.25	1757.5	1238.5	1.0	65.30935997236537	287.9060437017605
bumblebox-01_2023-10-28_15-05-02	1	2023-10-28_15-05-02	23	3	2367.0	465.75	2348.5	493.0	1.0	88.31796249914284	1015.7170878251483
bumblebox-01_2023-10-28_15-05-02	1	2023-10-28_15-05-02	23	10	1536.0	1500.25	1525.5	1518.5	1.0	25.575867531718256	476.6805560330734
bumblebox-01_2023-10-28_15-05-02	1	2023-10-28_15-05-02	23	12	2303.0	1871.25	2270.5	1872.5	1.0	34.381135816025626	545.184420632138
bumblebox-01_2023-10-28_15-05-02	1	2023-10-28_15-05-02	23	15	2058.0	1974.25	2067.0	2004.0	1.0	32.515380975778214	562.0093882667798
bumblebox-01_2023-10-28_15-05-02	1	2023-10-28_15-05-02	24	0	1784.5	1232.25	1767.5	1213.5	1.0	38.26306966253492	264.2190804994977
bumblebox-01_2023-10-28_15-05-02	1	2023-10-28_15-05-02	24	3	2295.5	475.0	2275.5	497.5	1.0	72.09585633030514	967.2544701369957
bumblebox-01_2023-10-28_15-05-02	1	2023-10-28_15-05-02	24	10	1541.75	1497.5	1531.0	1516.0	1.0	6.373774391990981	463.477100297307
bumblebox-01_2023-10-28_15-05-02	1	2023-10-28_15-05-02	24	12	2279.5	1797.75	2264.0	1769.0	1.0	77.16540675717326	494.86444861194053
bumblebox-01_2023-10-28_15-05-02	1	2023-10-28_15-05-02	24	15	2066.25	1967.0	2076.5	1997.0	1.0	10.982941318244398	577.6990328016828
bumblebox-01_2023-10-28_15-05-02	1	2023-10-28_15-05-02	25	0	1759.25	1203.0	1743.5	1183.5	1.0	38.64097566056012	266.7383596335555
bumblebox-01_2023-10-28_15-05-02	1	2023-10-28_15-05-02	25	3	2229.5	495.75	2222.5	514.0	1.0	69.18498753342375	913.0958068570899
bumblebox-01_2023-10-28_15-05-02	1	2023-10-28_15-05-02	25	10	1542.75	1496.5	1532.5	1514.5	1.0	1.4142135623730951	442.62230230750913
bumblebox-01_2023-10-28_15-05-02	1	2023-10-28_15-05-02	25	12	2238.5	1693.75	2221.0	1668.5	1.0	111.7899816620434	422.29391719512137
bumblebox-01_2023-10-28_15-05-02	1	2023-10-28_15-05-02	25	15	2065.0	1962.5	2079.5	1992.0	1.0	4.670385423067351	600.2539795786447
bumblebox-01_2023-10-28_15-05-02	1	2023-10-28_15-05-02	26	0	1729.25	1141.5	1717.5	1125.5	1.0	68.42696836774226	362.60034473232383
bumblebox-01_2023-10-28_15-05-02	1	2023-10-28_15-05-02	26	10	1527.75	1503.5	1517.5	1521.0	1.0	16.55294535724685	341.576726373446
bumblebox-01_2023-10-28_15-05-02	1	2023-10-28_15-05-02	26	11	1787.25	1066.0	1818.0	1076.0	12.0		418.3170567882692
bumblebox-01_2023-10-28_15-05-02	1	2023-10-28_15-05-02	26	12	2226.0	1699.75	2218.5	1669.0	1.0	13.865424623862047	421.746707159641
bumblebox-01_2023-10-28_15-05-02	1	2023-10-28_15-05-02	26	15	2071.0	1971.25	2080.0	2001.0	1.0	10.609547586961472	534.7747983964838
bumblebox-01_2023-10-28_15-05-02	1	2023-10-28_15-05-02	27	10	1545.75	1487.25	1528.0	1497.5	1.0	24.25	386.26632752707036
bumblebox-01_2023-10-28_15-05-02	1	2023-10-28_15-05-02	27	11	1789.75	1061.5	1819.0	1069.5	1.0	5.1478150704935	507.4412104187538
bumblebox-01_2023-10-28_15-05-02	1	2023-10-28_15-05-02	27	12	2288.0	1678.25	2292.5	1649.5	1.0	65.62202374203343	383.20138410664697
bumblebox-01_2023-10-28_15-05-02	1	2023-10-28_15-05-02	27	15	2084.0	1973.25	2082.5	1999.5	1.0	13.152946437965905	451.4154691426181
bumblebox-01_2023-10-28_15-05-02	1	2023-10-28_15-05-02	28	0	1760.5	1158.75	1728.0	1160.5	2.0	35.694887589121215	291.34468418009624
bumblebox-01_2023-10-28_15-05-02	1	2023-10-28_15-05-02	28	3	2213.75	429.0	2200.5	439.5	3.0	68.58297893792599	914.874964134444
bumblebox-01_2023-10-28_15-05-02	1	2023-10-28_15-05-02	28	10	1549.5	1470.5	1525.5	1469.0	1.0	17.16464389377187	478.5317256985162
bumblebox-01_2023-10-28_15-05-02	1	2023-10-28_15-05-02	28	12	2381.25	1573.25	2392.0	1553.0	1.0	140.42992024493927	455.07923760593604
bumblebox-01_2023-10-28_15-05-02	1	2023-10-28_15-05-02	28	15	2112.75	1965.5	2106.0	1992.5	1.0	29.776248924268483	655.2631913971667
bumblebox-01_2023-10-28_15-05-02	1	2023-10-28_15-05-02	29	0	1750.25	1239.0	1732.0	1266.5	1.0	80.90194682453568	365.415912437458
bumblebox-01_2023-10-28_15-05-02	1	2023-10-28_15-05-02	29	10	1473.5	1400.75	1460.0	1389.5	1.0	103.15552578509791	493.87261926786346
bumblebox-01_2023-10-28_15-05-02	1	2023-10-28_15-05-02	29	12	2466.0	1577.0	2481.5	1575.0	1.0	84.83292403306632	521.9764197858941
bumblebox-01_2023-10-28_15-05-02	1	2023-10-28_15-05-02	29	15	2089.5	1976.5	2083.0	2006.0	1.0	25.720857295199163	451.97235292935784
bumblebox-01_2023-10-28_15-05-02	1	2023-10-28_15-05-02	30	0	1838.0	1253.5	1833.5	1286.0	1.0	88.93993759835904	193.0886742176017
bumblebox-01_2023-10-28_15-05-02	1	2023-10-28_15-05-02	30	11	1783.0	1065.0	1813.0	1073.0	3.0	7.603453162872775	389.17100283094635
bumblebox-01_2023-10-28_15-05-02	1	2023-10-28_15-05-02	30	15	2096.75	1984.25	2094.0	2013.5	1.0	10.612492638395562	582.1660940926662
bumblebox-01_2023-10-28_15-05-02	1	2023-10-28_15-05-02	31	0	1835.0	1248.5	1828.5	1281.5	1.0	5.830951894845301	386.3683880055406
bumblebox-01_2023-10-28_15-05-02	1	2023-10-28_15-05-02	31	15	2086.25	1979.25	2082.0	2009.0	1.0	11.629703349613008	386.3683880055406
bumblebox-01_2023-10-28_15-05-02	1	2023-10-28_15-05-02	32	0	1831.25	1265.5	1826.5	1299.0	1.0	17.408690358553685	343.0213755183487
bumblebox-01_2023-10-28_15-05-02	1	2023-10-28_15-05-02	32	3	2183.75	527.0	2172.0	549.0	4.0	102.48902380255166	822.3012155302338
bumblebox-01_2023-10-28_15-05-02	1	2023-10-28_15-05-02	32	12	2541.25	1608.5	2551.0	1601.0	3.0	81.57703414564665	457.90014092867455
bumblebox-01_2023-10-28_15-05-02	1	2023-10-28_15-05-02	32	15	2099.5	1995.25	2095.0	2024.5	1.0	20.774082410542228	649.3923902868743
bumblebox-01_2023-10-28_15-05-02	1	2023-10-28_15-05-02	33	0	1847.75	1294.25	1847.5	1328.0	1.0	33.14834083329058	327.6423831710421
bumblebox-01_2023-10-28_15-05-02	1	2023-10-28_15-05-02	33	3	2163.25	597.0	2150.0	623.0	1.0	72.94004387166216	765.8905151847749
bumblebox-01_2023-10-28_15-05-02	1	2023-10-28_15-05-02	33	12	2546.5	1573.25	2562.0	1569.0	1.0	35.638813111550164	432.9264155142303
bumblebox-01_2023-10-28_15-05-02	1	2023-10-28_15-05-02	33	15	2115.0	1987.0	2106.5	2014.5	1.0	17.558829687652874	626.3818972879085
bumblebox-01_2023-10-28_15-05-02	1	2023-10-28_15-05-02	34	0	1852.25	1298.5	1852.5	1332.0	1.0	6.189709201569974	342.4377053293781
bumblebox-01_2023-10-28_15-05-02	1	2023-10-28_15-05-02	34	3	2180.0	669.0	2169.0	699.0	1.0	73.92267919928227	747.0876083373689
bumblebox-01_2023-10-28_15-05-02	1	2023-10-28_15-05-02	34	12	2550.75	1698.5	2559.5	1695.5	1.0	125.32208504489542	470.9625325132032
bumblebox-01_2023-10-28_15-05-02	1	2023-10-28_15-05-02	34	15	2112.5	1998.25	2104.5	2025.5	1.0	11.52443057161611	585.4136791886999
bumblebox-01_2023-10-28_15-05-02	1	2023-10-28_15-05-02	35	0	1854.25	1301.0	1854.0	1334.5	1.0	3.2015621187164243	101.33146799612645
bumblebox-01_2023-10-28_15-05-02	1	2023-10-28_15-05-02	35	3	2196.0	762.0	2192.0	793.5	1.0	94.36630754670864	575.5157232050659
bumblebox-01_2023-10-28_15-05-02	1	2023-10-28_15-05-02	35	11	1677.5	1098.75	1689.5	1106.5	5.0	110.76692872875009	333.11592975456756
bumblebox-01_2023-10-28_15-05-02	1	2023-10-28_15-05-02	35	15	2089.0	1975.25	2083.5	2004.5	1.0	32.882366094914765	704.0279896113861
bumblebox-01_2023-10-28_15-05-02	1	2023-10-28_15-05-02	36	0	1885.5	1445.25	1889.5	1472.5	1.0	147.59615509897267	89.47234209519723
bumblebox-01_2023-10-28_15-05-02	1	2023-10-28_15-05-02	36	3	2184.0	875.75	2178.0	907.0	1.0	114.38121567809988	579.5517233172549
bumblebox-01_2023-10-28_15-05-02	1	2023-10-28_15-05-02	36	10	1493.5	1384.75	1482.0	1408.0	7.0	25.612496949731394	370.8267115513661
bumblebox-01_2023-10-28_15-05-02	1	2023-10-28_15-05-02	36	11	1669.5	1118.25	1673.0	1135.5	1.0	21.07723890835799	308.7738654743954
bumblebox-01_2023-10-28_15-05-02	1	2023-10-28_15-05-02	36	15	2084.5	1968.75	2081.5	1998.5	1.0	7.905694150420948	649.0217638877759
bumblebox-01_2023-10-28_15-05-02	1	2023-10-28_15-05-02	37	0	1848.0	1509.5	1841.5	1533.0	1.0	74.39296001638864	110.25983358765686
bumblebox-01_2023-10-28_15-05-02	1	2023-10-28_15-05-02	37	2	2105.25	1463.75	2109.0	1481.5	31.0		213.75580320257447
bumblebox-01_2023-10-28_15-05-02	1	2023-10-28_15-05-02	37	3	2173.5	1024.0	2169.5	1056.0	1.0	148.621372958266	475.2261102914882
bumblebox-01_2023-10-28_15-05-02	1	2023-10-28_15-05-02	37	10	1492.0	1390.5	1483.5	1417.0	1.0	5.942432162002357	406.57151593470553
bumblebox-01_2023-10-28_15-05-02	1	2023-10-28_15-05-02	37	11	1677.0	1106.0	1680.0	1121.0	1.0	14.363582422223224	376.87793899720083
bumblebox-01_2023-10-28_15-05-02	1	2023-10-28_15-05-02	37	15	2092.5	1973.75	2089.5	2003.5	1.0	9.433981132056603	595.1640894768246
bumblebox-01_2023-10-28_15-05-02	1	2023-10-28_15-05-02	38	0	1877.5	1445.5	1891.5	1473.5	1.0	70.47162549565606	77.4333156163866
bumblebox-01_2023-10-28_15-05-02	1	2023-10-28_15-05-02	38	2	2105.25	1455.5	2111.0	1474.0	1.0	8.25	161.77712449603035
bumblebox-01_2023-10-28_15-05-02	1	2023-10-28_15-05-02	38	3	2145.75	1085.75	2137.5	1115.5	1.0	67.69878137751078	383.6792379749798
bumblebox-01_2023-10-28_15-05-02	1	2023-10-28_15-05-02	38	5	2238.25	1426.5	2260.0	1441.0			289.83822238114357
bumblebox-01_2023-10-28_15-05-02	1	2023-10-28_15-05-02	38	10	1495.25	1414.5	1491.0	1444.5	1.0	24.21905241746671	453.39305969724836
bumblebox-01_2023-10-28_15-05-02	1	2023-10-28_15-05-02	38	11	1677.75	1105.75	1686.0	1116.0	1.0	0.7905694150420949	411.06487210856704
bumblebox-01_2023-10-28_15-05-02	1	2023-10-28_15-05-02	38	15	2100.75	1971.0	2092.5	1998.0	1.0	8.696263565463044	576.499797555587
bumblebox-01_2023-10-28_15-05-02	1	2023-10-28_15-05-02	39	0	1866.75	1427.5	1871.5	1457.0	1.0	20.965745872732505	85.92475647629276
bumblebox-01_2023-10-28_15-05-02	1	2023-10-28_15-05-02	39	2	2101.75	1479.75	2106.0	1490.5	1.0	24.501275477003233	166.67944381295462
bumblebox-01_2023-10-28_15-05-02	1	2023-10-28_15-05-02	39	3	2172.25	1071.0	2168.5	1101.0	1.0	30.328410772739147	404.3403704851664
bumblebox-01_2023-10-28_15-05-02	1	2023-10-28_15-05-02	39	5	2216.5	1419.5	2237.5	1433.5	1.0	22.848687051994915	265.98328597558026
bumblebox-01_2023-10-28_15-05-02	1	2023-10-28_15-05-02	39	10	1525.75	1382.5	1531.0	1414.5	1.0	44.206899913927465	425.8053623812799
bumblebox-01_2023-10-28_15-05-02	1	2023-10-28_15-05-02	39	11	1666.25	1114.75	1676.0	1126.5	1.0	14.603081866510234	409.4510713710966
bumblebox-01_2023-10-28_15-05-02	1	2023-10-28_15-05-02	39	15	2105.75	1969.75	2095.5	1995.5	1.0	5.153882032022076	581.5464922979775
bumblebox-01_2023-10-28_15-05-02	1	2023-10-28_15-05-02	40	0	1881.25	1460.5	1883.0	1486.0	1.0	36.04511062543712	85.15609916200843
bumblebox-01_2023-10-28_15-05-02	1	2023-10-28_15-05-02	40	2	2090.0	1482.5	2095.0	1493.5	1.0	12.06751838614717	152.37459296625744
bumblebox-01_2023-10-28_15-05-02	1	2023-10-28_15-05-02	40	3	2161.75	1080.0	2159.0	1111.0	1.0	13.82931668593933	394.6684736353192
bumblebox-01_2023-10-28_15-05-02	1	2023-10-28_15-05-02	40	5	2220.5	1420.25	2244.5	1433.5	1.0	4.0697051490249265	267.22737872226986
bumblebox-01_2023-10-28_15-05-02	1	2023-10-28_15-05-02	40	10	1535.75	1385.25	1540.5	1417.5	1.0	10.37123425634577	418.6400373439538
bumblebox-01_2023-10-28_15-05-02	1	2023-10-28_15-05-02	40	11	1675.0	1111.75	1685.0	1125.5	1.0	9.25	411.71597414643384
bumblebox-01_2023-10-28_15-05-02	1	2023-10-28_15-05-02	40	15	2109.0	1965.75	2095.5	1989.0	1.0	5.153882032022076	572.1923132718116
bumblebox-01_2023-10-28_15-05-02	1	2023-10-28_15-05-02	41	0	1871.25	1477.0	1866.0	1504.5	1.0	19.29378138157474	105.13657298767093
bumblebox-01_2023-10-28_15-05-02	1	2023-10-28_15-05-02	41	2	2088.75	1448.5	2097.5	1468.0	1.0	34.02297018192268	133.74330042347262
bumblebox-01_2023-10-28_15-05-02	1	2023-10-28_15-05-02	41	3	2179.25	1085.5	2177.5	1116.5	1.0	18.34393632784414	399.3653255670878
bumblebox-01_2023-10-28_15-05-02	1	2023-10-28_15-05-02	41	5	2221.5	1420.75	2243.5	1436.0	1.0	1.118033988749895	263.04725752966425
bumblebox-01_2023-10-28_15-05-02	1	2023-10-28_15-05-02	41	10	1535.75	1403.25	1541.5	1435.0	1.0	18.0	422.9816072254448
bumblebox-01_2023-10-28_15-05-02	1	2023-10-28_15-05-02	41	11	1693.5	1112.25	1711.5	1125.5	1.0	18.506755523321747	404.8011006932281
bumblebox-01_2023-10-28_15-05-02	1	2023-10-28_15-05-02	41	15	2119.25	1980.75	2104.0	2003.0	1.0	18.167622299024163	584.9941184511594
bumblebox-01_2023-10-28_15-05-02	1	2023-10-28_15-05-02	42	0	1896.25	1499.25	1883.0	1526.0	1.0	33.46733482068747	101.89921616529759
bumblebox-01_2023-10-28_15-05-02	1	2023-10-28_15-05-02	42	2	2094.0	1456.25	2097.5	1478.5	1.0	9.360822613424528	129.1175899744737
bumblebox-01_2023-10-28_15-05-02	1	2023-10-28_15-05-02	42	3	2205.0	1097.75	2209.5	1128.5	1.0	28.51534674521774	405.6397441583065
bumblebox-01_2023-10-28_15-05-02	1	2023-10-28_15-05-02	42	5	2230.5	1418.75	2253.0	1434.5	1.0	9.219544457292887	262.41882126688625
bumblebox-01_2023-10-28_15-05-02	1	2023-10-28_15-05-02	42	10	1534.0	1418.75	1540.5	1450.5	1.0	15.598477489806497	434.29470150475254
bumblebox-01_2023-10-28_15-05-02	1	2023-10-28_15-05-02	42	11	1695.25	1122.0	1711.5	1139.5	1.0	9.905806378079475	409.3896309116283
bumblebox-01_2023-10-28_15-05-02	1	2023-10-28_15-05-02	42	15	2122.5	1977.0	2106.0	1998.0	1.0	4.962358310319802	571.127162696179
bumblebox-01_2023-10-28_15-05-02	1	2023-10-28_15-05-02	43	0	1837.0	1453.5	1812.5	1473.5	1.0	74.857364367175	135.82676883741473
bumblebox-01_2023-10-28_15-05-02	1	2023-10-28_15-05-02	43	3	2256.5	1135.25	2268.5	1164.5	1.0	63.70635761052424	432.8575348862631
bumblebox-01_2023-10-28_15-05-02	1	2023-10-28_15-05-02	43	5	2226.5	1414.25	2246.0	1429.5	1.0	6.020797289396148	258.3821452960953
bumblebox-01_2023-10-28_15-05-02	1	2023-10-28_15-05-02	43	7	1952.75	1073.5	1923.0	1068.5			388.97365576965814
bumblebox-01_2023-10-28_15-05-02	1	2023-10-28_15-05-02	43	10	1533.0	1425.25	1538.5	1457.0	1.0	6.576473218982953	441.0934798971897
bumblebox-01_2023-10-28_15-05-02	1	2023-10-28_15-05-02	43	11	1691.0	1127.0	1706.0	1145.0	1.0	6.562202374203344	437.5859971283502
bumblebox-01_2023-10-28_15-05-02	1	2023-10-28_15-05-02	43	12	2163.75	2095.25	2135.0	2105.0	9.0	554.2378212464394	661.5117548145403
bumblebox-01_2023-10-28_15-05-02	1	2023-10-28_15-05-02	43	15	2120.0	1971.75	2103.5	1993.5	1.0	5.814851674806504	530.6738539421483
bumblebox-01_2023-10-28_15-05-02	1	2023-10-28_15-05-02	44	0	1810.0	1464.25	1787.0	1485.0	1.0	29.06135750442501	174.91877488172176
bumblebox-01_2023-10-28_15-05-02	1	2023-10-28_15-05-02	44	3	2290.0	1135.0	2306.5	1162.0	1.0	33.500932822833455	502.11342374619136
bumblebox-01_2023-10-28_15-05-02	1	2023-10-28_15-05-02	44	5	2242.0	1420.75	2260.5	1438.5	1.0	16.80773631397161	287.66033905157184
bumblebox-01_2023-10-28_15-05-02	1	2023-10-28_15-05-02	44	10	1530.75	1428.0	1535.0	1459.5	1.0	3.553167600887974	453.7428542755494
bumblebox-01_2023-10-28_15-05-02	1	2023-10-28_15-05-02	44	11	1693.0	1123.0	1707.5	1141.0	1.0	4.47213595499958	490.6001764810784
bumblebox-01_2023-10-28_15-05-02	1	2023-10-28_15-05-02	44	12	2120.5	2116.0	2097.0	2136.0	1.0	47.970042735023696	608.7221665262473
bumblebox-01_2023-10-28_15-05-02	1	2023-10-28_15-05-02	44	15	2131.5	1989.25	2114.0	2009.5	1.0	20.940391591371924	490.0814137384082
bumblebox-01_2023-10-28_15-05-02	1	2023-10-28_15-05-02	45	0	1828.75	1490.75	1810.0	1515.0	1.0	32.46247834038554	161.90229318654661
bumblebox-01_2023-10-28_15-05-02	1	2023-10-28_15-05-02	45	3	2315.75	1155.25	2333.5	1181.0	1.0	32.758586660599384	475.7038956000492
bumblebox-01_2023-10-28_15-05-02	1	2023-10-28_15-05-02	45	5	2332.75	1484.25	2355.0	1509.5	1.0	110.76015754773915	342.9677591101859
bumblebox-01_2023-10-28_15-05-02	1	2023-10-28_15-05-02	45	7	1988.75	1123.25	1971.5	1137.5	2.0	61.408977356735065	378.90921906053234
bumblebox-01_2023-10-28_15-05-02	1	2023-10-28_15-05-02	45	10	1528.0	1433.0	1532.0	1464.0	1.0	5.706356105256663	467.394532931294
bumblebox-01_2023-10-28_15-05-02	1	2023-10-28_15-05-02	45	11	1697.75	1132.25	1713.0	1152.0	1.0	10.398317171542711	471.57913841587873
bumblebox-01_2023-10-28_15-05-02	1	2023-10-28_15-05-02	45	12	2098.5	2207.25	2095.5	2238.0	1.0	93.86459662726944	713.3549318460359
bumblebox-01_2023-10-28_15-05-02	1	2023-10-28_15-05-02	45	15	2131.75	1991.25	2114.0	2012.5	1.0	2.0155644370746373	509.15120179477384
bumblebox-01_2023-10-28_15-05-02	1	2023-10-28_15-05-02	46	0	1807.5	1560.25	1799.5	1582.0	1.0	72.67607928335154	201.31317185932593
bumblebox-01_2023-10-28_15-05-02	1	2023-10-28_15-05-02	46	3	2357.5	1142.5	2383.5	1160.5	1.0	43.65346492547871	532.2060744336375
bumblebox-01_2023-10-28_15-05-02	1	2023-10-28_15-05-02	46	5	2403.75	1651.0	2403.5	1682.5	1.0	181.23620637168503	409.8089982407201
bumblebox-01_2023-10-28_15-05-02	1	2023-10-28_15-05-02	46	7	2048.0	1137.75	2052.0	1157.0	1.0	60.99846309539282	408.19920004093893
bumblebox-01_2023-10-28_15-05-02	1	2023-10-28_15-05-02	46	10	1528.75	1431.0	1532.5	1462.0	1.0	2.1360009363293826	492.5437569790754
bumblebox-01_2023-10-28_15-05-02	1	2023-10-28_15-05-02	46	11	1719.0	1147.25	1737.0	1168.0	1.0	26.010815058356016	490.9398124149869
bumblebox-01_2023-10-28_15-05-02	1	2023-10-28_15-05-02	46	12	2058.25	2280.25	2048.0	2308.5	1.0	83.36103706168728	737.9521978346988
bumblebox-01_2023-10-28_15-05-02	1	2023-10-28_15-05-02	46	15	2142.5	2002.0	2123.0	2022.0	1.0	15.202795795510772	477.2968082483503
bumblebox-01_2023-10-28_15-05-02	1	2023-10-28_15-05-02	47	0	1822.5	1514.75	1831.0	1544.5	1.0	47.90876746483883	199.8239972646241
bumblebox-01_2023-10-28_15-05-02	1	2023-10-28_15-05-02	47	3	2399.0	1168.0	2422.0	1189.0	1.0	48.708315511830214	529.9769351187017
bumblebox-01_2023-10-28_15-05-02	1	2023-10-28_15-05-02	47	5	2373.75	1649.25	2368.0	1682.5	1.0	30.05099831952343	369.67283492679377
bumblebox-01_2023-10-28_15-05-02	1	2023-10-28_15-05-02	47	7	2057.75	1133.25	2076.0	1156.0	1.0	10.738365797457265	407.70792840317995
bumblebox-01_2023-10-28_15-05-02	1	2023-10-28_15-05-02	47	10	1524.5	1428.5	1527.5	1459.5	1.0	4.930770730829005	508.52589217050934
bumblebox-01_2023-10-28_15-05-02	1	2023-10-28_15-05-02	47	11	1747.75	1170.25	1765.0	1196.5	1.0	36.81796436523888	459.0720993295198
bumblebox-01_2023-10-28_15-05-02	1	2023-10-28_15-05-02	47	12	2103.5	2258.25	2100.5	2288.0	1.0	50.31463504786654	723.7080116544327
bumblebox-01_2023-10-28_15-05-02	1	2023-10-28_15-05-02	47	15	2137.75	1992.0	2116.5	2009.5	1.0	11.070794912742265	467.57742193973877
bumblebox-01_2023-10-28_15-05-02	1	2023-10-28_15-05-02	48	0	1891.25	1566.25	1907.5	1588.0	1.0	85.9000145518032	159.34166624446507
bumblebox-01_2023-10-28_15-05-02	1	2023-10-28_15-05-02	48	3	2395.5	1172.25	2416.0	1195.5	1.0	5.50567888638631	534.4200867309934
bumblebox-01_2023-10-28_15-05-02	1	2023-10-28_15-05-02	48	5	2366.0	1668.5	2359.5	1701.0	1.0	20.751505969447134	328.16730828429957
bumblebox-01_2023-10-28_15-05-02	1	2023-10-28_15-05-02	48	7	2170.0	1267.75	2178.5	1300.0	1.0	175.18650775673336	334.48549722157236
bumblebox-01_2023-10-28_15-05-02	1	2023-10-28_15-05-02	48	10	1528.0	1429.0	1532.5	1460.5	1.0	3.5355339059327378	543.3926420890906
bumblebox-01_2023-10-28_15-05-02	1	2023-10-28_15-05-02	48	11	1796.0	1210.5	1802.5	1243.0	1.0	62.83410698020622	448.3560607670677
bumblebox-01_2023-10-28_15-05-02	1	2023-10-28_15-05-02	48	12	2115.5	2345.25	2108.5	2376.0	1.0	87.82368700982668	768.0791896683327
bumblebox-01_2023-10-28_15-05-02	1	2023-10-28_15-05-02	48	15	2137.75	1980.25	2116.0	1997.0	1.0	11.75	409.7867025680098
bumblebox-01_2023-10-28_15-05-02	1	2023-10-28_15-05-02	49	0	1909.75	1516.5	1939.0	1527.0	1.0	53.078361881278894	180.13267502661728
bumblebox-01_2023-10-28_15-05-02	1	2023-10-28_15-05-02	49	3	2394.5	1173.75	2414.5	1198.0	1.0	1.8027756377319946	600.3609734729497
bumblebox-01_2023-10-28_15-05-02	1	2023-10-28_15-05-02	49	5	2348.75	1671.25	2341.0	1701.5	1.0	17.467827569563422	319.5177508562629
bumblebox-01_2023-10-28_15-05-02	1	2023-10-28_15-05-02	49	10	1530.25	1423.5	1535.5	1455.0	1.0	5.942432162002357	548.8800564117179
bumblebox-01_2023-10-28_15-05-02	1	2023-10-28_15-05-02	49	11	1790.25	1216.25	1795.0	1248.0	1.0	8.131727983645296	496.1732706835551
bumblebox-01_2023-10-28_15-05-02	1	2023-10-28_15-05-02	49	12	2082.5	2556.25	2078.0	2585.5	1.0	213.56497840235883	907.0625344079264
bumblebox-01_2023-10-28_15-05-02	1	2023-10-28_15-05-02	49	15	2153.25	1997.5	2133.0	2015.0	1.0	23.19078480776362	368.0724335324918
bumblebox-01_2023-10-28_15-05-02	1	2023-10-28_15-05-02	50	0	1887.25	1451.75	1919.5	1445.0	1.0	68.54788472301681	221.1495275156791
bumblebox-01_2023-10-28_15-05-02	1	2023-10-28_15-05-02	50	3	2391.75	1176.75	2411.5	1201.0	1.0	4.0697051490249265	596.0625320315282
bumblebox-01_2023-10-28_15-05-02	1	2023-10-28_15-05-02	50	5	2354.25	1659.25	2347.0	1691.0	1.0	13.200378782444085	344.3067661761731
bumblebox-01_2023-10-28_15-05-02	1	2023-10-28_15-05-02	50	10	1528.5	1416.0	1533.0	1448.0	1.0	7.7014609003746815	529.7534864232144
bumblebox-01_2023-10-28_15-05-02	1	2023-10-28_15-05-02	50	11	1757.5	1178.5	1777.5	1202.0	1.0	49.97624435669411	522.2154446808953
bumblebox-01_2023-10-28_15-05-02	1	2023-10-28_15-05-02	50	12	2005.0	2570.5	1980.5	2589.0	1.0	78.79919098569476	935.3393230452219
bumblebox-01_2023-10-28_15-05-02	1	2023-10-28_15-05-02	50	15	2151.25	1993.5	2129.0	2010.0	1.0	4.47213595499958	384.869408676104
bumblebox-01_2023-10-28_15-05-02	1	2023-10-28_15-05-02	51	0	1867.25	1397.0	1892.5	1377.0	1.0	58.28861381093223	256.970438226752
bumblebox-01_2023-10-28_15-05-02	1	2023-10-28_15-05-02	51	3	2389.75	1179.75	2409.0	1204.5	1.0	3.605551275463989	617.6665281938308
bumblebox-01_2023-10-28_15-05-02	1	2023-10-28_15-05-02	51	5	2320.5	1690.5	2303.0	1718.0	1.0	45.995923732435244	355.4898190941505
bumblebox-01_2023-10-28_15-05-02	1	2023-10-28_15-05-02	51	10	1529.5	1421.5	1532.5	1453.0	1.0	5.5901699437494745	488.2636261513333
bumblebox-01_2023-10-28_15-05-02	1	2023-10-28_15-05-02	51	11	1725.75	1176.5	1751.0	1195.0	1.0	31.81292976134075	517.302915246424
bumblebox-01_2023-10-28_15-05-02	1	2023-10-28_15-05-02	51	12	1814.25	2569.75	1784.0	2570.5	1.0	190.75147443728974	949.9210741918918
bumblebox-01_2023-10-28_15-05-02	1	2023-10-28_15-05-02	51	15	2141.25	1993.5	2117.0	2005.5	1.0	10.0	399.53739193099364
