## Supplementary material for "The BumbleBox: An open-source platform for quantifying behavior in bumblebee colonies": Sample BumbleBox Data Output: bumblebox-01_2023-10-28_15-10-02_updated.csv

filename	colony number	datetime	frame	ID	centroidX	centroidY	frontX	frontY	elapsed frames	speed	distance_from_center
bumblebox-01_2023-10-28_15-10-02	1	2023-10-28_15-10-02	0	1	2077.25	2083.5	2056.5	2080.0			456.16395806839563
bumblebox-01_2023-10-28_15-10-02	1	2023-10-28_15-10-02	0	2	1814.0	1408.0	1782.0	1399.0			332.63659377107774
bumblebox-01_2023-10-28_15-10-02	1	2023-10-28_15-10-02	0	3	3164.5	1302.75	3183.0	1328.5			1147.5144717565113
bumblebox-01_2023-10-28_15-10-02	1	2023-10-28_15-10-02	0	5	1928.75	1779.0	1950.5	1782.0			203.0024486074614
bumblebox-01_2023-10-28_15-10-02	1	2023-10-28_15-10-02	0	7	1484.0	1333.0	1469.0	1342.5			650.4151874115679
bumblebox-01_2023-10-28_15-10-02	1	2023-10-28_15-10-02	0	10	1486.25	1571.5	1476.5	1542.0			580.3673355217582
bumblebox-01_2023-10-28_15-10-02	1	2023-10-28_15-10-02	0	12	2215.25	1900.75	2182.5	1901.0			312.33542228768255
bumblebox-01_2023-10-28_15-10-02	1	2023-10-28_15-10-02	0	15	2341.25	1641.75	2328.0	1670.5			277.7079914507773
bumblebox-01_2023-10-28_15-10-02	1	2023-10-28_15-10-02	1	1	2082.0	2088.75	2060.0	2085.0	1.0	7.079901129253148	619.7749000222022
bumblebox-01_2023-10-28_15-10-02	1	2023-10-28_15-10-02	1	2	1814.75	1410.25	1783.0	1401.5	1.0	2.3717082451262845	268.2080251466879
bumblebox-01_2023-10-28_15-10-02	1	2023-10-28_15-10-02	1	3	3164.25	1302.25	3182.5	1327.5	1.0	0.5590169943749475	1100.5119214245392
bumblebox-01_2023-10-28_15-10-02	1	2023-10-28_15-10-02	1	5	1909.0	1739.5	1927.0	1733.0	1.0	44.162342555620846	318.1318782758317
bumblebox-01_2023-10-28_15-10-02	1	2023-10-28_15-10-02	1	7	1578.0	1208.0	1559.0	1193.5	1.0	156.40012787718558	562.6436387248423
bumblebox-01_2023-10-28_15-10-02	1	2023-10-28_15-10-02	1	9	2167.75	357.5	2182.5	335.0			1115.2438990979995
bumblebox-01_2023-10-28_15-10-02	1	2023-10-28_15-10-02	1	10	1492.5	1568.25	1483.0	1538.5	1.0	7.044501401802686	592.318897805507
bumblebox-01_2023-10-28_15-10-02	1	2023-10-28_15-10-02	1	12	2137.75	1904.5	2105.5	1904.5	1.0	77.59067276419248	439.79383936337183
bumblebox-01_2023-10-28_15-10-02	1	2023-10-28_15-10-02	1	15	2342.0	1642.0	2329.0	1671.5	1.0	0.7905694150420949	316.9365127062829
bumblebox-01_2023-10-28_15-10-02	1	2023-10-28_15-10-02	2	1	2070.0	2074.0	2047.5	2069.5	1.0	19.014796869806418	680.2634881171457
bumblebox-01_2023-10-28_15-10-02	1	2023-10-28_15-10-02	2	2	1814.25	1415.5	1783.0	1404.0	1.0	5.273755777432247	378.3996999313864
bumblebox-01_2023-10-28_15-10-02	1	2023-10-28_15-10-02	2	3	3164.0	1302.25	3182.0	1327.5	1.0	0.25	976.9035140510582
bumblebox-01_2023-10-28_15-10-02	1	2023-10-28_15-10-02	2	7	1668.25	1138.5	1669.5	1121.5	1.0	113.90922921343994	588.0341742203598
bumblebox-01_2023-10-28_15-10-02	1	2023-10-28_15-10-02	2	9	2167.25	352.25	2183.5	330.0	1.0	5.273755777432247	1052.9099485207068
bumblebox-01_2023-10-28_15-10-02	1	2023-10-28_15-10-02	2	12	2122.25	1905.5	2089.5	1899.5	1.0	15.532224567009067	505.54755751379435
bumblebox-01_2023-10-28_15-10-02	1	2023-10-28_15-10-02	2	15	2341.5	1646.0	2327.5	1674.0	1.0	4.031128874149275	283.46230358024746
bumblebox-01_2023-10-28_15-10-02	1	2023-10-28_15-10-02	3	1	2065.25	2068.0	2041.5	2063.5	1.0	7.652613932506983	573.2105758426064
bumblebox-01_2023-10-28_15-10-02	1	2023-10-28_15-10-02	3	2	1817.75	1417.75	1787.0	1405.5	1.0	4.16082924427331	333.47355855871467
bumblebox-01_2023-10-28_15-10-02	1	2023-10-28_15-10-02	3	3	3164.25	1303.0	3182.5	1328.5	1.0	0.7905694150420949	1042.0363125907909
bumblebox-01_2023-10-28_15-10-02	1	2023-10-28_15-10-02	3	5	1949.5	1724.25	1977.0	1708.0	2.0	43.2760037434142	295.01266690230864
bumblebox-01_2023-10-28_15-10-02	1	2023-10-28_15-10-02	3	9	2171.25	353.75	2190.0	331.0	1.0	4.272001872658765	1146.4624756213404
bumblebox-01_2023-10-28_15-10-02	1	2023-10-28_15-10-02	3	10	1503.75	1577.25	1489.5	1548.5	2.0	14.40702953422391	641.9067703006508
bumblebox-01_2023-10-28_15-10-02	1	2023-10-28_15-10-02	3	12	2122.25	1897.5	2090.0	1891.5	1.0	8.0	398.12779262168135
bumblebox-01_2023-10-28_15-10-02	1	2023-10-28_15-10-02	3	15	2333.75	1657.0	2317.5	1684.5	1.0	13.455946640797888	248.74187525990172
bumblebox-01_2023-10-28_15-10-02	1	2023-10-28_15-10-02	4	1	2062.25	2065.75	2042.5	2065.0	1.0	3.75	616.1917002197879
bumblebox-01_2023-10-28_15-10-02	1	2023-10-28_15-10-02	4	2	1808.25	1420.0	1778.0	1407.5	1.0	9.762812094883317	280.365652175428
bumblebox-01_2023-10-28_15-10-02	1	2023-10-28_15-10-02	4	3	3164.25	1302.75	3182.5	1328.0	1.0	0.25	1087.27479930215
bumblebox-01_2023-10-28_15-10-02	1	2023-10-28_15-10-02	4	5	1951.75	1717.75	1981.5	1705.5	1.0	6.878408246098802	299.9214531946985
bumblebox-01_2023-10-28_15-10-02	1	2023-10-28_15-10-02	4	7	1678.25	1091.0	1670.0	1087.5	2.0	48.541219597369	544.0564809606708
bumblebox-01_2023-10-28_15-10-02	1	2023-10-28_15-10-02	4	9	2174.75	354.0	2195.5	331.5	1.0	3.5089172119045497	1099.562569099275
bumblebox-01_2023-10-28_15-10-02	1	2023-10-28_15-10-02	4	10	1508.5	1575.75	1493.5	1548.0	1.0	4.981214711292819	591.9977562155093
bumblebox-01_2023-10-28_15-10-02	1	2023-10-28_15-10-02	4	12	2097.0	1878.0	2066.0	1875.5	1.0	31.90317382330479	428.0612660950113
bumblebox-01_2023-10-28_15-10-02	1	2023-10-28_15-10-02	4	15	2338.0	1645.5	2324.0	1674.5	1.0	12.260199835239229	318.11873705300275
bumblebox-01_2023-10-28_15-10-02	1	2023-10-28_15-10-02	5	1	2059.25	2064.25	2040.5	2062.5	1.0	3.3541019662496847	581.9141702712694
bumblebox-01_2023-10-28_15-10-02	1	2023-10-28_15-10-02	5	2	1809.25	1419.75	1779.0	1406.0	1.0	1.0307764064044151	338.4042169691448
bumblebox-01_2023-10-28_15-10-02	1	2023-10-28_15-10-02	5	3	3163.75	1302.5	3182.0	1328.0	1.0	0.5590169943749475	1039.7549328146993
bumblebox-01_2023-10-28_15-10-02	1	2023-10-28_15-10-02	5	5	1947.25	1673.0	1976.5	1672.0	1.0	44.97568787689634	267.6190301762937
bumblebox-01_2023-10-28_15-10-02	1	2023-10-28_15-10-02	5	9	2176.5	352.5	2198.0	330.5	1.0	2.3048861143232218	1136.1270732459905
bumblebox-01_2023-10-28_15-10-02	1	2023-10-28_15-10-02	5	10	1505.0	1571.0	1488.5	1544.5	1.0	5.900211860602973	641.0750553269875
bumblebox-01_2023-10-28_15-10-02	1	2023-10-28_15-10-02	5	12	2128.0	1881.25	2105.5	1900.0	1.0	31.16989733701412	393.39214889534844
bumblebox-01_2023-10-28_15-10-02	1	2023-10-28_15-10-02	5	15	2336.5	1640.25	2321.5	1669.0	1.0	5.460082416960389	247.99913369304338
bumblebox-01_2023-10-28_15-10-02	1	2023-10-28_15-10-02	6	1	2060.0	2065.0	2039.5	2062.5	1.0	1.0606601717798212	583.8509431594035
bumblebox-01_2023-10-28_15-10-02	1	2023-10-28_15-10-02	6	2	1806.75	1411.0	1777.0	1397.5	1.0	9.100137361600648	345.7250109597583
bumblebox-01_2023-10-28_15-10-02	1	2023-10-28_15-10-02	6	3	3163.75	1302.0	3182.5	1328.0	1.0	0.5	1036.4650419590257
bumblebox-01_2023-10-28_15-10-02	1	2023-10-28_15-10-02	6	5	1974.5	1635.25	2005.0	1644.5	1.0	46.55775982583354	225.01757309846937
bumblebox-01_2023-10-28_15-10-02	1	2023-10-28_15-10-02	6	9	2175.5	353.25	2196.5	331.0	1.0	1.25	1134.4070458627825
bumblebox-01_2023-10-28_15-10-02	1	2023-10-28_15-10-02	6	10	1514.0	1570.5	1498.0	1544.0	1.0	9.013878188659973	635.449756139795
bumblebox-01_2023-10-28_15-10-02	1	2023-10-28_15-10-02	6	12	2113.0	1900.75	2095.0	1919.5	1.0	24.60182920028509	414.68923087430784
bumblebox-01_2023-10-28_15-10-02	1	2023-10-28_15-10-02	6	15	2344.25	1660.0	2331.0	1689.0	1.0	21.216149509277127	264.51075489122366
bumblebox-01_2023-10-28_15-10-02	1	2023-10-28_15-10-02	7	1	2050.75	2068.5	2029.5	2064.5	1.0	9.89002022242624	597.74671700923
bumblebox-01_2023-10-28_15-10-02	1	2023-10-28_15-10-02	7	2	1807.25	1411.75	1776.0	1400.0	1.0	0.9013878188659973	341.54366513714245
bumblebox-01_2023-10-28_15-10-02	1	2023-10-28_15-10-02	7	3	3164.5	1303.0	3183.0	1328.5	1.0	1.25	1036.9970152176488
bumblebox-01_2023-10-28_15-10-02	1	2023-10-28_15-10-02	7	5	1995.25	1589.25	2028.5	1590.0	1.0	50.463476891708524	184.5396642874168
bumblebox-01_2023-10-28_15-10-02	1	2023-10-28_15-10-02	7	9	2171.0	358.25	2192.0	335.5	1.0	6.726812023536855	1119.9291817210196
bumblebox-01_2023-10-28_15-10-02	1	2023-10-28_15-10-02	7	10	1494.0	1535.5	1480.5	1510.0	1.0	40.311288741492746	650.9051127624614
bumblebox-01_2023-10-28_15-10-02	1	2023-10-28_15-10-02	7	12	2115.0	1897.75	2096.0	1917.5	1.0	3.605551275463989	420.82678689730824
bumblebox-01_2023-10-28_15-10-02	1	2023-10-28_15-10-02	7	15	2341.0	1658.5	2325.0	1686.5	1.0	3.5794552658190883	268.5372940958341
bumblebox-01_2023-10-28_15-10-02	1	2023-10-28_15-10-02	8	1	2047.0	2070.75	2026.5	2065.5	1.0	4.373213921133975	609.5823765727853
bumblebox-01_2023-10-28_15-10-02	1	2023-10-28_15-10-02	8	2	1808.5	1415.0	1778.0	1401.5	1.0	3.48209706929603	355.6357011790647
bumblebox-01_2023-10-28_15-10-02	1	2023-10-28_15-10-02	8	3	3164.25	1302.5	3182.5	1328.0	1.0	0.5590169943749475	1018.7973388157848
bumblebox-01_2023-10-28_15-10-02	1	2023-10-28_15-10-02	8	5	2093.25	1515.75	2123.5	1521.0	1.0	122.5	79.66022817645579
bumblebox-01_2023-10-28_15-10-02	1	2023-10-28_15-10-02	8	9	2171.75	358.25	2192.0	335.0	1.0	0.75	1113.4726094310201
bumblebox-01_2023-10-28_15-10-02	1	2023-10-28_15-10-02	8	10	1533.75	1563.5	1519.5	1535.0	1.0	48.62162584694181	632.5469736139166
bumblebox-01_2023-10-28_15-10-02	1	2023-10-28_15-10-02	8	12	2111.75	1907.25	2097.5	1927.5	1.0	10.040542814011602	438.2133492411259
bumblebox-01_2023-10-28_15-10-02	1	2023-10-28_15-10-02	8	15	2346.5	1640.25	2331.0	1667.5	1.0	19.060758117136896	251.70975115820403
bumblebox-01_2023-10-28_15-10-02	1	2023-10-28_15-10-02	9	1	2049.75	2076.75	2030.0	2071.0	1.0	6.600189391222043	600.5195545122261
bumblebox-01_2023-10-28_15-10-02	1	2023-10-28_15-10-02	9	2	1810.25	1415.0	1780.0	1401.0	1.0	1.75	357.47976477915853
bumblebox-01_2023-10-28_15-10-02	1	2023-10-28_15-10-02	9	3	3164.75	1302.0	3183.0	1327.5	1.0	0.7071067811865476	1021.0630953699985
bumblebox-01_2023-10-28_15-10-02	1	2023-10-28_15-10-02	9	5	2030.75	1542.5	2063.5	1536.0	1.0	67.98391353842466	141.30662927323155
bumblebox-01_2023-10-28_15-10-02	1	2023-10-28_15-10-02	9	9	2174.25	354.0	2195.5	332.0	1.0	4.930770730829005	1132.6147159235406
bumblebox-01_2023-10-28_15-10-02	1	2023-10-28_15-10-02	9	10	1584.25	1641.0	1570.5	1616.5	1.0	92.50135134148042	596.5942148785575
bumblebox-01_2023-10-28_15-10-02	1	2023-10-28_15-10-02	9	12	2094.5	1910.5	2076.5	1927.0	1.0	17.553489681541958	429.0751693777706
bumblebox-01_2023-10-28_15-10-02	1	2023-10-28_15-10-02	9	15	2375.5	1650.5	2353.5	1670.0	1.0	30.758129006817043	270.3899979225609
bumblebox-01_2023-10-28_15-10-02	1	2023-10-28_15-10-02	10	1	2052.75	2080.25	2034.0	2076.0	1.0	4.6097722286464435	610.3231412413376
bumblebox-01_2023-10-28_15-10-02	1	2023-10-28_15-10-02	10	2	1809.25	1413.75	1778.0	1402.5	1.0	1.6007810593582121	372.9561171319253
bumblebox-01_2023-10-28_15-10-02	1	2023-10-28_15-10-02	10	3	3164.5	1303.0	3183.0	1328.5	1.0	1.0307764064044151	1004.8346866270988
bumblebox-01_2023-10-28_15-10-02	1	2023-10-28_15-10-02	10	9	2174.25	356.25	2195.5	334.5	1.0	2.25	1126.215382036089
bumblebox-01_2023-10-28_15-10-02	1	2023-10-28_15-10-02	10	10	1613.0	1630.0	1610.5	1607.0	1.0	30.78250314708016	581.8373891810146
bumblebox-01_2023-10-28_15-10-02	1	2023-10-28_15-10-02	10	12	2072.25	1910.5	2056.5	1925.0	1.0	22.25	440.38802608655027
bumblebox-01_2023-10-28_15-10-02	1	2023-10-28_15-10-02	10	15	2344.75	1683.5	2316.5	1696.5	1.0	45.10612486126468	262.5875485685971
bumblebox-01_2023-10-28_15-10-02	1	2023-10-28_15-10-02	11	1	2056.75	2081.75	2034.0	2074.0	1.0	4.272001872658765	628.3773208812992
bumblebox-01_2023-10-28_15-10-02	1	2023-10-28_15-10-02	11	2	1815.75	1412.25	1784.0	1402.0	1.0	6.670832032063167	352.9933026045584
bumblebox-01_2023-10-28_15-10-02	1	2023-10-28_15-10-02	11	3	3164.0	1302.5	3182.0	1328.0	1.0	0.7071067811865476	1011.6711176341363
bumblebox-01_2023-10-28_15-10-02	1	2023-10-28_15-10-02	11	9	2174.5	355.0	2196.5	333.0	1.0	1.2747548783981961	1107.8255343423061
bumblebox-01_2023-10-28_15-10-02	1	2023-10-28_15-10-02	11	10	1542.25	1525.5	1537.5	1495.5	1.0	126.19751384238914	626.006471245159
bumblebox-01_2023-10-28_15-10-02	1	2023-10-28_15-10-02	11	12	2074.0	1906.5	2062.5	1925.5	1.0	4.366062299143245	452.9711677651577
bumblebox-01_2023-10-28_15-10-02	1	2023-10-28_15-10-02	11	15	2328.5	1656.0	2297.5	1663.0	1.0	31.942330847951595	253.03949488051828
bumblebox-01_2023-10-28_15-10-02	1	2023-10-28_15-10-02	12	1	2065.25	2095.75	2043.0	2091.0	1.0	16.3783393541592	647.347038671347
bumblebox-01_2023-10-28_15-10-02	1	2023-10-28_15-10-02	12	2	1817.0	1409.5	1786.0	1398.5	1.0	3.020761493398643	362.380994743878
bumblebox-01_2023-10-28_15-10-02	1	2023-10-28_15-10-02	12	3	3164.25	1302.5	3182.5	1328.5	1.0	0.25	1000.280734519846
bumblebox-01_2023-10-28_15-10-02	1	2023-10-28_15-10-02	12	4	2173.0	1454.75	2163.5	1471.5			4.486198453312114
bumblebox-01_2023-10-28_15-10-02	1	2023-10-28_15-10-02	12	9	2175.5	354.5	2197.0	333.0	1.0	1.118033988749895	1103.4689269986548
bumblebox-01_2023-10-28_15-10-02	1	2023-10-28_15-10-02	12	10	1547.5	1463.5	1546.5	1431.5	1.0	62.2218811994623	628.6493341693464
bumblebox-01_2023-10-28_15-10-02	1	2023-10-28_15-10-02	12	12	2083.25	1919.5	2073.5	1938.0	1.0	15.95501488560885	470.7832413665152
bumblebox-01_2023-10-28_15-10-02	1	2023-10-28_15-10-02	12	15	2383.25	1663.75	2356.0	1667.0	1.0	55.295795500200555	291.97035547562444
bumblebox-01_2023-10-28_15-10-02	1	2023-10-28_15-10-02	13	1	2060.0	2099.25	2038.0	2092.5	1.0	6.309714732061981	648.6475480579284
bumblebox-01_2023-10-28_15-10-02	1	2023-10-28_15-10-02	13	2	1836.5	1411.5	1807.0	1395.5	1.0	19.60229578391266	343.98705604508217
bumblebox-01_2023-10-28_15-10-02	1	2023-10-28_15-10-02	13	3	3164.25	1303.0	3183.0	1328.5	1.0	0.5	999.9712813259001
bumblebox-01_2023-10-28_15-10-02	1	2023-10-28_15-10-02	13	4	2164.5	1459.5	2145.0	1481.5	1.0	9.737171047075224	12.493787518703046
bumblebox-01_2023-10-28_15-10-02	1	2023-10-28_15-10-02	13	9	2175.0	355.5	2197.0	333.5	1.0	1.118033988749895	1105.7203397453457
bumblebox-01_2023-10-28_15-10-02	1	2023-10-28_15-10-02	13	10	1566.25	1467.5	1574.5	1438.5	1.0	19.171919570037844	610.6573054721956
bumblebox-01_2023-10-28_15-10-02	1	2023-10-28_15-10-02	13	12	2074.75	1917.5	2064.0	1934.5	1.0	8.73212459828649	467.5704168642008
bumblebox-01_2023-10-28_15-10-02	1	2023-10-28_15-10-02	13	15	2373.75	1676.0	2345.0	1681.0	1.0	15.502015997927495	291.3601739712593
bumblebox-01_2023-10-28_15-10-02	1	2023-10-28_15-10-02	14	1	2072.75	2110.0	2049.0	2104.5	1.0	16.677080080157918	645.6795059579191
bumblebox-01_2023-10-28_15-10-02	1	2023-10-28_15-10-02	14	2	1877.75	1454.75	1858.0	1428.5	1.0	59.76725692216433	307.7043417211764
bumblebox-01_2023-10-28_15-10-02	1	2023-10-28_15-10-02	14	3	3164.75	1303.25	3183.5	1328.5	1.0	0.5590169943749475	994.6931810433117
bumblebox-01_2023-10-28_15-10-02	1	2023-10-28_15-10-02	14	4	2215.5	1439.0	2186.0	1448.5	1.0	54.96589851899085	46.6215753601538
bumblebox-01_2023-10-28_15-10-02	1	2023-10-28_15-10-02	14	9	2173.0	356.5	2194.0	334.0	1.0	2.23606797749979	1117.6877538199399
bumblebox-01_2023-10-28_15-10-02	1	2023-10-28_15-10-02	14	10	1528.25	1527.25	1511.5	1499.5	1.0	70.81004519134274	658.7394159787788
bumblebox-01_2023-10-28_15-10-02	1	2023-10-28_15-10-02	14	12	2079.25	1924.25	2070.0	1940.5	1.0	8.112490369793976	462.34462867439316
bumblebox-01_2023-10-28_15-10-02	1	2023-10-28_15-10-02	14	15	2367.5	1678.0	2338.5	1680.0	1.0	6.562202374203344	273.73038064683743
bumblebox-01_2023-10-28_15-10-02	1	2023-10-28_15-10-02	15	1	2054.75	2105.25	2034.0	2103.5	1.0	18.616189191131465	652.007281322808
bumblebox-01_2023-10-28_15-10-02	1	2023-10-28_15-10-02	15	2	1861.75	1366.5	1857.0	1334.5	1.0	89.68869772719414	326.07222070002376
bumblebox-01_2023-10-28_15-10-02	1	2023-10-28_15-10-02	15	3	3164.75	1302.75	3183.0	1328.5	1.0	0.5	1004.8849055834143
bumblebox-01_2023-10-28_15-10-02	1	2023-10-28_15-10-02	15	9	2169.25	362.0	2190.0	338.5	1.0	6.656763477847174	1102.0417351304748
bumblebox-01_2023-10-28_15-10-02	1	2023-10-28_15-10-02	15	10	1520.25	1515.0	1500.0	1496.5	1.0	14.630874888399532	654.6297101399839
bumblebox-01_2023-10-28_15-10-02	1	2023-10-28_15-10-02	15	12	2062.75	1916.25	2052.0	1932.5	1.0	18.33712082089225	465.43443059541005
bumblebox-01_2023-10-28_15-10-02	1	2023-10-28_15-10-02	15	15	2376.75	1680.5	2349.0	1683.0	1.0	9.5818839483684	297.3457947973595
bumblebox-01_2023-10-28_15-10-02	1	2023-10-28_15-10-02	16	1	2051.0	2124.75	2034.5	2126.5	1.0	19.857303442310588	695.3213405193549
bumblebox-01_2023-10-28_15-10-02	1	2023-10-28_15-10-02	16	2	1930.25	1234.75	1926.0	1208.0	1.0	148.49347628768072	319.94869646139676
bumblebox-01_2023-10-28_15-10-02	1	2023-10-28_15-10-02	16	3	3164.0	1302.5	3182.5	1327.5	1.0	0.7905694150420949	998.4194511878281
bumblebox-01_2023-10-28_15-10-02	1	2023-10-28_15-10-02	16	9	2169.75	359.25	2190.5	336.5	1.0	2.7950849718747373	1081.3707688836046
bumblebox-01_2023-10-28_15-10-02	1	2023-10-28_15-10-02	16	10	1489.5	1469.5	1473.5	1456.5	1.0	54.91641375763716	686.2870394450155
bumblebox-01_2023-10-28_15-10-02	1	2023-10-28_15-10-02	16	12	2063.25	1918.25	2053.5	1934.5	1.0	2.0615528128088303	490.58200546048636
bumblebox-01_2023-10-28_15-10-02	1	2023-10-28_15-10-02	16	15	2358.5	1675.25	2329.0	1680.5	1.0	18.99012901483294	297.7650358615541
bumblebox-01_2023-10-28_15-10-02	1	2023-10-28_15-10-02	17	1	2056.25	2125.5	2033.5	2120.5	1.0	5.303300858899107	692.3754741423743
bumblebox-01_2023-10-28_15-10-02	1	2023-10-28_15-10-02	17	2	2012.25	1200.25	2028.5	1187.0	1.0	88.96207056942863	307.4903350065642
bumblebox-01_2023-10-28_15-10-02	1	2023-10-28_15-10-02	17	3	3164.75	1302.75	3182.5	1328.0	1.0	0.7905694150420949	980.0681202896883
bumblebox-01_2023-10-28_15-10-02	1	2023-10-28_15-10-02	17	9	2170.25	357.75	2191.0	335.0	1.0	1.5811388300841898	1089.7900776137146
bumblebox-01_2023-10-28_15-10-02	1	2023-10-28_15-10-02	17	10	1544.25	1538.0	1529.5	1551.5	1.0	87.69157599222402	657.4363717563575
bumblebox-01_2023-10-28_15-10-02	1	2023-10-28_15-10-02	17	12	2062.75	1924.0	2055.0	1941.0	1.0	5.771698190307598	494.858252483497
bumblebox-01_2023-10-28_15-10-02	1	2023-10-28_15-10-02	17	15	2357.25	1682.5	2328.5	1691.5	1.0	7.3569694847810805	285.5526172071926
bumblebox-01_2023-10-28_15-10-02	1	2023-10-28_15-10-02	18	1	2052.75	2112.5	2035.0	2118.5	1.0	13.46291201783626	592.7973399269683
bumblebox-01_2023-10-28_15-10-02	1	2023-10-28_15-10-02	18	3	3164.5	1302.75	3183.0	1328.5	1.0	0.25	1009.9326129267545
bumblebox-01_2023-10-28_15-10-02	1	2023-10-28_15-10-02	18	5	1934.25	1801.25	1957.5	1818.0	9.0	276.1590347969807	364.11534006046327
bumblebox-01_2023-10-28_15-10-02	1	2023-10-28_15-10-02	18	9	2170.5	358.0	2192.0	335.0	1.0	0.3535533905932738	1175.8715531208227
bumblebox-01_2023-10-28_15-10-02	1	2023-10-28_15-10-02	18	10	1540.5	1560.5	1526.5	1571.5	1.0	22.810359488618325	641.4122104579002
bumblebox-01_2023-10-28_15-10-02	1	2023-10-28_15-10-02	18	12	2060.5	1922.25	2052.5	1938.5	1.0	2.850438562747845	406.7962685197991
bumblebox-01_2023-10-28_15-10-02	1	2023-10-28_15-10-02	18	15	2346.5	1679.5	2317.0	1686.5	1.0	11.160757142774857	220.21446237423996
bumblebox-01_2023-10-28_15-10-02	1	2023-10-28_15-10-02	19	1	2074.5	2120.25	2053.0	2120.0	1.0	23.089499778037634	650.7862298895767
bumblebox-01_2023-10-28_15-10-02	1	2023-10-28_15-10-02	19	3	3164.25	1302.5	3182.5	1328.0	1.0	0.3535533905932738	952.0052238199931
bumblebox-01_2023-10-28_15-10-02	1	2023-10-28_15-10-02	19	9	2171.0	357.75	2191.5	335.0	1.0	0.5590169943749475	1132.2771342213687
bumblebox-01_2023-10-28_15-10-02	1	2023-10-28_15-10-02	19	10	1536.0	1555.0	1522.5	1564.0	1.0	7.106335201775948	697.7634272066877
bumblebox-01_2023-10-28_15-10-02	1	2023-10-28_15-10-02	19	12	2076.5	1930.75	2069.5	1948.5	1.0	18.117670931993437	468.36267145652096
bumblebox-01_2023-10-28_15-10-02	1	2023-10-28_15-10-02	19	15	2361.25	1664.5	2334.5	1672.5	1.0	21.037169486411425	219.23605127933575
bumblebox-01_2023-10-28_15-10-02	1	2023-10-28_15-10-02	20	1	2115.0	2133.75	2099.0	2141.5	1.0	42.69074841227312	604.8550551620627
bumblebox-01_2023-10-28_15-10-02	1	2023-10-28_15-10-02	20	3	3163.75	1302.5	3182.0	1328.0	1.0	0.5	1014.1923661772678
bumblebox-01_2023-10-28_15-10-02	1	2023-10-28_15-10-02	20	5	1942.0	1810.0	1968.5	1820.5	2.0	11.68866972756096	363.30843877299816
bumblebox-01_2023-10-28_15-10-02	1	2023-10-28_15-10-02	20	9	2170.75	358.0	2191.0	335.0	1.0	0.3535533905932738	1173.975394563624
bumblebox-01_2023-10-28_15-10-02	1	2023-10-28_15-10-02	20	10	1539.0	1561.75	1526.0	1568.0	1.0	7.386643351347079	637.5532990924548
bumblebox-01_2023-10-28_15-10-02	1	2023-10-28_15-10-02	20	12	2079.0	1923.75	2070.0	1942.5	1.0	7.433034373659253	403.58066361115004
bumblebox-01_2023-10-28_15-10-02	1	2023-10-28_15-10-02	20	15	2221.5	1634.0	2189.0	1630.0	1.0	143.0395487269168	111.77905616867226
bumblebox-01_2023-10-28_15-10-02	1	2023-10-28_15-10-02	21	1	2099.75	2131.5	2070.0	2127.0	1.0	15.415090009467995	659.0569282863373
bumblebox-01_2023-10-28_15-10-02	1	2023-10-28_15-10-02	21	3	3163.75	1303.0	3182.5	1328.5	1.0	0.5	991.7058290586423
bumblebox-01_2023-10-28_15-10-02	1	2023-10-28_15-10-02	21	9	2170.75	357.75	2191.5	334.5	1.0	0.25	1120.7110156305039
bumblebox-01_2023-10-28_15-10-02	1	2023-10-28_15-10-02	21	10	1538.75	1550.75	1521.0	1551.0	1.0	11.002840542332693	652.9448781397161
bumblebox-01_2023-10-28_15-10-02	1	2023-10-28_15-10-02	21	12	2067.75	1920.75	2058.0	1936.0	1.0	11.643131022195018	458.38031577380036
bumblebox-01_2023-10-28_15-10-02	1	2023-10-28_15-10-02	21	15	2085.25	1606.25	2053.5	1612.0	1.0	139.04720421497154	163.8653325820389
bumblebox-01_2023-10-28_15-10-02	1	2023-10-28_15-10-02	22	1	2087.75	2133.0	2058.5	2125.5	1.0	12.093386622447824	615.6955178196972
bumblebox-01_2023-10-28_15-10-02	1	2023-10-28_15-10-02	22	3	3164.0	1303.0	3182.0	1329.0	1.0	0.25	1033.7449417490934
bumblebox-01_2023-10-28_15-10-02	1	2023-10-28_15-10-02	22	5	1950.0	1804.75	1977.0	1813.5	2.0	9.56882960450232	349.30380649900434
bumblebox-01_2023-10-28_15-10-02	1	2023-10-28_15-10-02	22	9	2170.0	358.5	2190.5	335.5	1.0	1.0606601717798212	1162.439044923761
bumblebox-01_2023-10-28_15-10-02	1	2023-10-28_15-10-02	22	10	1538.5	1550.0	1521.5	1548.5	1.0	0.7905694150420949	615.6561229572025
bumblebox-01_2023-10-28_15-10-02	1	2023-10-28_15-10-02	22	12	2068.25	1919.0	2059.0	1933.0	1.0	1.8200274723201295	407.19485413582254
bumblebox-01_2023-10-28_15-10-02	1	2023-10-28_15-10-02	22	15	2095.75	1577.5	2071.0	1561.5	1.0	30.607392897795133	80.89128033783291
bumblebox-01_2023-10-28_15-10-02	1	2023-10-28_15-10-02	23	1	2112.0	2144.0	2081.0	2132.5	1.0	26.628227503910207	650.6656807647073
bumblebox-01_2023-10-28_15-10-02	1	2023-10-28_15-10-02	23	2	2158.25	1360.25	2167.5	1367.0	6.0	216.60101569475614	134.63335628662014
bumblebox-01_2023-10-28_15-10-02	1	2023-10-28_15-10-02	23	3	3164.25	1302.75	3182.5	1328.5	1.0	0.3535533905932738	1025.655042216924
bumblebox-01_2023-10-28_15-10-02	1	2023-10-28_15-10-02	23	5	1937.25	1786.0	1962.5	1794.5	1.0	22.674324686746463	364.6011733730433
bumblebox-01_2023-10-28_15-10-02	1	2023-10-28_15-10-02	23	9	2170.75	357.75	2192.0	335.0	1.0	1.0606601717798212	1137.2111789922749
bumblebox-01_2023-10-28_15-10-02	1	2023-10-28_15-10-02	23	10	1530.75	1535.0	1513.5	1530.0	1.0	16.883794004903045	627.2846368475797
bumblebox-01_2023-10-28_15-10-02	1	2023-10-28_15-10-02	23	12	2060.5	1918.25	2052.0	1932.5	1.0	7.786205751198718	434.1779049249282
bumblebox-01_2023-10-28_15-10-02	1	2023-10-28_15-10-02	23	15	2120.25	1555.0	2129.5	1531.5	1.0	33.26409475695979	70.33680135604689
bumblebox-01_2023-10-28_15-10-02	1	2023-10-28_15-10-02	24	1	2091.75	2134.0	2062.0	2123.0	1.0	22.58456331213867	646.202129664405
bumblebox-01_2023-10-28_15-10-02	1	2023-10-28_15-10-02	24	2	2152.0	1373.0	2170.0	1371.0	1.0	14.199471821162927	118.02636837932657
bumblebox-01_2023-10-28_15-10-02	1	2023-10-28_15-10-02	24	3	3164.25	1303.0	3182.5	1328.5	1.0	0.25	1025.9291239568222
bumblebox-01_2023-10-28_15-10-02	1	2023-10-28_15-10-02	24	5	1936.0	1790.0	1960.0	1799.5	1.0	4.190763653560053	371.05563751654887
bumblebox-01_2023-10-28_15-10-02	1	2023-10-28_15-10-02	24	9	2170.0	357.25	2190.5	334.5	1.0	0.9013878188659973	1133.8090896433193
bumblebox-01_2023-10-28_15-10-02	1	2023-10-28_15-10-02	24	10	1530.25	1527.0	1511.0	1522.0	1.0	8.0156097709407	626.4745145517194
bumblebox-01_2023-10-28_15-10-02	1	2023-10-28_15-10-02	24	12	2062.25	1917.25	2053.5	1931.5	1.0	2.0155644370746373	436.40150149582723
bumblebox-01_2023-10-28_15-10-02	1	2023-10-28_15-10-02	24	15	2139.0	1526.25	2165.5	1509.0	1.0	34.32382554436495	39.02869787492916
bumblebox-01_2023-10-28_15-10-02	1	2023-10-28_15-10-02	25	1	2086.0	2123.5	2056.5	2109.5	1.0	11.971319893812879	642.1084425181816
bumblebox-01_2023-10-28_15-10-02	1	2023-10-28_15-10-02	25	2	2130.75	1409.5	2150.5	1385.0	1.0	42.235204509981955	84.37445601676494
bumblebox-01_2023-10-28_15-10-02	1	2023-10-28_15-10-02	25	3	3164.0	1303.5	3182.5	1328.5	1.0	0.5590169943749475	1015.0107767669883
bumblebox-01_2023-10-28_15-10-02	1	2023-10-28_15-10-02	25	5	1939.0	1787.25	1963.5	1792.0	1.0	4.0697051490249265	376.68195978587164
bumblebox-01_2023-10-28_15-10-02	1	2023-10-28_15-10-02	25	9	2169.75	357.25	2190.0	334.5	1.0	0.25	1129.1013996551085
bumblebox-01_2023-10-28_15-10-02	1	2023-10-28_15-10-02	25	10	1536.0	1512.25	1517.0	1507.0	1.0	15.831140198987564	630.1265141446795
bumblebox-01_2023-10-28_15-10-02	1	2023-10-28_15-10-02	25	12	2056.75	1915.75	2049.0	1931.0	1.0	5.70087712549569	442.98610525966274
bumblebox-01_2023-10-28_15-10-02	1	2023-10-28_15-10-02	25	15	2242.5	1481.75	2266.5	1468.5	1.0	112.66099591251624	77.0433243579546
bumblebox-01_2023-10-28_15-10-02	1	2023-10-28_15-10-02	26	1	2070.75	2124.5	2041.5	2109.0	1.0	15.282751715577925	640.9634654662464
bumblebox-01_2023-10-28_15-10-02	1	2023-10-28_15-10-02	26	2	2134.0	1413.25	2145.0	1382.5	1.0	4.962358310319802	90.66960109375137
bumblebox-01_2023-10-28_15-10-02	1	2023-10-28_15-10-02	26	3	3164.5	1302.5	3183.0	1328.5	1.0	1.118033988749895	1004.7035982380575
bumblebox-01_2023-10-28_15-10-02	1	2023-10-28_15-10-02	26	5	1948.75	1799.25	1975.5	1803.0	1.0	15.461646096066227	382.8630731900114
bumblebox-01_2023-10-28_15-10-02	1	2023-10-28_15-10-02	26	9	2169.75	357.0	2190.5	334.0	1.0	0.25	1135.5920158941326
bumblebox-01_2023-10-28_15-10-02	1	2023-10-28_15-10-02	26	10	1542.25	1511.5	1522.0	1506.0	1.0	6.294839156007086	635.9695170073012
bumblebox-01_2023-10-28_15-10-02	1	2023-10-28_15-10-02	26	12	2053.0	1917.25	2046.5	1932.0	1.0	4.038873605350878	442.6836924515065
bumblebox-01_2023-10-28_15-10-02	1	2023-10-28_15-10-02	26	15	2340.5	1515.25	2371.0	1520.0	1.0	103.56761076707332	164.13801833365724
bumblebox-01_2023-10-28_15-10-02	1	2023-10-28_15-10-02	27	1	2071.75	2134.25	2043.5	2117.0	1.0	9.80114789195633	667.9744020228713
bumblebox-01_2023-10-28_15-10-02	1	2023-10-28_15-10-02	27	2	2137.25	1226.75	2119.5	1202.5	1.0	186.52831554485232	252.87414460124725
bumblebox-01_2023-10-28_15-10-02	1	2023-10-28_15-10-02	27	3	3164.25	1302.75	3182.5	1328.5	1.0	0.3535533905932738	996.7766590404354
bumblebox-01_2023-10-28_15-10-02	1	2023-10-28_15-10-02	27	5	1954.0	1816.25	1982.0	1820.0	1.0	17.792203348658084	410.28049308712264
bumblebox-01_2023-10-28_15-10-02	1	2023-10-28_15-10-02	27	9	2170.75	356.75	2191.5	334.0	1.0	1.0307764064044151	1118.8436086012257
bumblebox-01_2023-10-28_15-10-02	1	2023-10-28_15-10-02	27	10	1545.0	1515.25	1524.0	1511.5	1.0	4.650268809434569	638.7984975779236
bumblebox-01_2023-10-28_15-10-02	1	2023-10-28_15-10-02	27	12	2055.75	1918.75	2050.5	1935.5	1.0	3.132491021535417	461.0035471748699
bumblebox-01_2023-10-28_15-10-02	1	2023-10-28_15-10-02	27	15	2361.75	1533.5	2389.0	1542.5	1.0	28.0111584908586	188.3309218710844
bumblebox-01_2023-10-28_15-10-02	1	2023-10-28_15-10-02	28	3	3164.5	1302.25	3182.5	1327.5	1.0	0.5590169943749475	966.338939596535
bumblebox-01_2023-10-28_15-10-02	1	2023-10-28_15-10-02	28	5	1931.75	1815.25	1955.0	1821.0	1.0	22.272460573542386	492.87801517943785
bumblebox-01_2023-10-28_15-10-02	1	2023-10-28_15-10-02	28	9	2170.5	356.5	2191.5	334.0	1.0	0.3535533905932738	1048.1042848943462
bumblebox-01_2023-10-28_15-10-02	1	2023-10-28_15-10-02	28	10	1542.0	1506.75	1522.0	1500.5	1.0	9.013878188659973	669.4608436499892
bumblebox-01_2023-10-28_15-10-02	1	2023-10-28_15-10-02	28	12	2053.75	1917.25	2049.5	1934.5	1.0	2.5	534.581678680214
bumblebox-01_2023-10-28_15-10-02	1	2023-10-28_15-10-02	28	15	2358.75	1526.5	2385.0	1534.5	1.0	7.615773105863909	197.67515527726025
bumblebox-01_2023-10-28_15-10-02	1	2023-10-28_15-10-02	29	1	2083.0	2135.25	2056.0	2116.5	2.0	11.294356998076518	634.3672586739885
bumblebox-01_2023-10-28_15-10-02	1	2023-10-28_15-10-02	29	3	3164.0	1302.75	3182.5	1328.5	1.0	0.7071067811865476	1002.5777299500708
bumblebox-01_2023-10-28_15-10-02	1	2023-10-28_15-10-02	29	5	1926.75	1804.5	1946.5	1800.5	1.0	11.855905701379376	391.1770894443109
bumblebox-01_2023-10-28_15-10-02	1	2023-10-28_15-10-02	29	9	2170.75	355.75	2191.5	333.0	1.0	0.7905694150420949	1153.0989020054274
bumblebox-01_2023-10-28_15-10-02	1	2023-10-28_15-10-02	29	10	1507.0	1512.5	1489.5	1507.5	1.0	35.46917675954715	675.8316352721984
bumblebox-01_2023-10-28_15-10-02	1	2023-10-28_15-10-02	29	12	2068.0	1923.5	2066.0	1941.5	1.0	15.560366319595435	430.3160457555515
bumblebox-01_2023-10-28_15-10-02	1	2023-10-28_15-10-02	29	15	2360.25	1527.25	2386.5	1535.5	1.0	1.6770509831248424	178.38673663174205
bumblebox-01_2023-10-28_15-10-02	1	2023-10-28_15-10-02	30	1	2100.75	2135.25	2072.5	2117.5	1.0	17.75	624.1474287018268
bumblebox-01_2023-10-28_15-10-02	1	2023-10-28_15-10-02	30	3	3164.0	1302.75	3182.5	1328.5	1.0	0.0	996.11433665201
bumblebox-01_2023-10-28_15-10-02	1	2023-10-28_15-10-02	30	5	1946.25	1824.75	1966.0	1818.0	1.0	28.112497220986967	392.8720419252692
bumblebox-01_2023-10-28_15-10-02	1	2023-10-28_15-10-02	30	9	2170.75	355.5	2191.5	333.0	1.0	0.25	1162.3969632853925
bumblebox-01_2023-10-28_15-10-02	1	2023-10-28_15-10-02	30	10	1523.5	1546.25	1509.5	1557.0	1.0	37.56743935910458	668.4664914975931
bumblebox-01_2023-10-28_15-10-02	1	2023-10-28_15-10-02	30	12	2061.5	1917.25	2055.0	1936.5	1.0	9.017344398435716	420.10911028067005
bumblebox-01_2023-10-28_15-10-02	1	2023-10-28_15-10-02	30	15	2372.75	1542.25	2397.5	1555.0	1.0	19.525624189766635	183.0447210327554
bumblebox-01_2023-10-28_15-10-02	1	2023-10-28_15-10-02	31	1	2101.25	2117.25	2072.0	2100.5	1.0	18.006943105369107	419.27136283610463
bumblebox-01_2023-10-28_15-10-02	1	2023-10-28_15-10-02	31	3	3164.0	1303.25	3182.0	1329.0	1.0	0.5	1034.6658360848255
bumblebox-01_2023-10-28_15-10-02	1	2023-10-28_15-10-02	31	5	1961.5	1833.75	1986.0	1828.0	1.0	17.707696066964782	279.80256556086914
bumblebox-01_2023-10-28_15-10-02	1	2023-10-28_15-10-02	31	10	1610.0	1558.0	1606.0	1583.5	1.0	87.29440130959144	623.8063073004133
bumblebox-01_2023-10-28_15-10-02	1	2023-10-28_15-10-02	31	12	2067.75	1917.75	2060.0	1936.0	1.0	6.269968101992227	251.31797726076914
bumblebox-01_2023-10-28_15-10-02	1	2023-10-28_15-10-02	31	15	2380.25	1550.75	2404.0	1564.0	1.0	11.335784048754634	232.5328307166777
bumblebox-01_2023-10-28_15-10-02	1	2023-10-28_15-10-02	32	1	2102.0	2106.75	2072.0	2092.0	1.0	10.52675163571365	602.0445119654818
bumblebox-01_2023-10-28_15-10-02	1	2023-10-28_15-10-02	32	3	3164.75	1302.5	3183.5	1328.0	1.0	1.0606601717798212	961.3924266183835
bumblebox-01_2023-10-28_15-10-02	1	2023-10-28_15-10-02	32	5	1968.25	1837.75	1995.5	1832.5	1.0	7.846177413237608	411.8463172478445
bumblebox-01_2023-10-28_15-10-02	1	2023-10-28_15-10-02	32	9	2169.75	355.75	2190.5	333.0	2.0	1.0307764064044151	1163.6998553391363
bumblebox-01_2023-10-28_15-10-02	1	2023-10-28_15-10-02	32	10	1736.5	1561.25	1748.0	1588.0	1.0	126.54174212488147	493.22135869553466
bumblebox-01_2023-10-28_15-10-02	1	2023-10-28_15-10-02	32	12	2070.0	1909.5	2062.5	1931.5	1.0	8.551315688243536	422.11355500188154
bumblebox-01_2023-10-28_15-10-02	1	2023-10-28_15-10-02	32	15	2383.5	1552.5	2406.5	1563.5	1.0	3.69120576505835	159.45553487427415
bumblebox-01_2023-10-28_15-10-02	1	2023-10-28_15-10-02	33	1	2087.0	2096.75	2058.5	2087.5	1.0	18.027756377319946	594.0313726426185
bumblebox-01_2023-10-28_15-10-02	1	2023-10-28_15-10-02	33	3	3164.0	1302.5	3182.0	1328.0	1.0	0.75	955.04085284989
bumblebox-01_2023-10-28_15-10-02	1	2023-10-28_15-10-02	33	5	1966.25	1845.25	1994.0	1841.0	1.0	7.762087348130012	420.5167041502486
bumblebox-01_2023-10-28_15-10-02	1	2023-10-28_15-10-02	33	9	2169.25	356.0	2189.5	333.0	1.0	0.5590169943749475	1167.1031385312042
bumblebox-01_2023-10-28_15-10-02	1	2023-10-28_15-10-02	33	10	1804.5	1589.5	1819.0	1612.0	1.0	73.63465556380365	435.23597282487594
bumblebox-01_2023-10-28_15-10-02	1	2023-10-28_15-10-02	33	12	2071.25	1907.75	2058.0	1927.0	1.0	2.1505813167606567	419.4741758245357
bumblebox-01_2023-10-28_15-10-02	1	2023-10-28_15-10-02	33	15	2378.25	1551.25	2403.0	1560.5	1.0	5.3967582862307255	146.9796338106137
bumblebox-01_2023-10-28_15-10-02	1	2023-10-28_15-10-02	34	1	2070.5	2081.75	2043.0	2072.5	1.0	22.299103120977758	585.1748702965043
bumblebox-01_2023-10-28_15-10-02	1	2023-10-28_15-10-02	34	3	3164.0	1302.5	3182.0	1328.0	1.0	0.0	954.0309754095073
bumblebox-01_2023-10-28_15-10-02	1	2023-10-28_15-10-02	34	5	1968.5	1838.75	1997.0	1833.0	1.0	6.878408246098802	415.4075282669013
bumblebox-01_2023-10-28_15-10-02	1	2023-10-28_15-10-02	34	9	2169.25	355.5	2189.0	332.0	1.0	0.5	1166.5767167097877
bumblebox-01_2023-10-28_15-10-02	1	2023-10-28_15-10-02	34	10	1811.25	1598.0	1824.0	1620.5	1.0	10.854146673046206	430.9707318179201
bumblebox-01_2023-10-28_15-10-02	1	2023-10-28_15-10-02	34	12	2078.25	1908.25	2066.5	1927.5	1.0	7.0178344238090995	418.5535619053713
bumblebox-01_2023-10-28_15-10-02	1	2023-10-28_15-10-02	34	15	2384.25	1556.75	2408.0	1565.0	1.0	8.139410298049853	153.51807212633855
bumblebox-01_2023-10-28_15-10-02	1	2023-10-28_15-10-02	35	1	2057.25	2067.0	2032.0	2060.0	1.0	19.827380058898353	640.1714749667555
bumblebox-01_2023-10-28_15-10-02	1	2023-10-28_15-10-02	35	3	3164.5	1302.5	3183.0	1328.0	1.0	0.5	898.3019262444249
bumblebox-01_2023-10-28_15-10-02	1	2023-10-28_15-10-02	35	9	2170.0	355.5	2190.5	332.5	1.0	0.75	1117.447527042968
bumblebox-01_2023-10-28_15-10-02	1	2023-10-28_15-10-02	35	10	1805.75	1606.5	1815.0	1628.5	1.0	10.124228365658293	495.63513195472524
bumblebox-01_2023-10-28_15-10-02	1	2023-10-28_15-10-02	35	12	2102.0	1913.0	2084.5	1930.5	1.0	24.22034268956573	480.40288719758735
bumblebox-01_2023-10-28_15-10-02	1	2023-10-28_15-10-02	35	15	2389.25	1559.75	2412.0	1565.5	1.0	5.830951894845301	141.9583883670766
bumblebox-01_2023-10-28_15-10-02	1	2023-10-28_15-10-02	36	1	2071.75	2063.0	2049.5	2061.0	1.0	15.041608956491324	569.7988422796815
bumblebox-01_2023-10-28_15-10-02	1	2023-10-28_15-10-02	36	3	3164.25	1303.0	3182.5	1328.5	1.0	0.5590169943749475	951.0680120372087
bumblebox-01_2023-10-28_15-10-02	1	2023-10-28_15-10-02	36	5	1973.5	1836.0	2002.0	1830.0	2.0	5.706356105256663	413.54125846036163
bumblebox-01_2023-10-28_15-10-02	1	2023-10-28_15-10-02	36	9	2169.75	355.5	2190.0	333.0	1.0	0.25	1164.417898390366
bumblebox-01_2023-10-28_15-10-02	1	2023-10-28_15-10-02	36	10	1799.25	1607.25	1807.0	1630.0	1.0	6.5431261641512	447.539819799448
bumblebox-01_2023-10-28_15-10-02	1	2023-10-28_15-10-02	36	12	2092.75	1908.5	2072.0	1921.5	1.0	10.286520305720492	416.6310108893647
bumblebox-01_2023-10-28_15-10-02	1	2023-10-28_15-10-02	36	15	2393.25	1552.25	2415.0	1555.5	1.0	8.5	159.20774036408142
bumblebox-01_2023-10-28_15-10-02	1	2023-10-28_15-10-02	37	1	2062.0	2060.5	2041.0	2056.0	1.0	10.065411069598698	500.2037340026603
bumblebox-01_2023-10-28_15-10-02	1	2023-10-28_15-10-02	37	3	3164.25	1302.75	3182.5	1328.5	1.0	0.25	1056.3158215211577
bumblebox-01_2023-10-28_15-10-02	1	2023-10-28_15-10-02	37	9	2169.5	355.75	2190.0	333.5	1.0	0.3535533905932738	1211.2181952817718
bumblebox-01_2023-10-28_15-10-02	1	2023-10-28_15-10-02	37	10	1801.0	1558.75	1813.0	1584.0	1.0	48.53156189532746	340.5200573222899
bumblebox-01_2023-10-28_15-10-02	1	2023-10-28_15-10-02	37	12	2091.75	1901.5	2078.0	1919.5	1.0	7.0710678118654755	338.52218033923964
bumblebox-01_2023-10-28_15-10-02	1	2023-10-28_15-10-02	37	13	1310.5	2254.25	1307.0	2280.5			1078.5387678356722
bumblebox-01_2023-10-28_15-10-02	1	2023-10-28_15-10-02	37	15	2391.0	1533.0	2412.5	1534.5	1.0	19.381047443314305	251.82879064141633
bumblebox-01_2023-10-28_15-10-02	1	2023-10-28_15-10-02	38	1	2063.5	2071.75	2043.0	2067.5	1.0	11.349559462816167	456.2209718933496
bumblebox-01_2023-10-28_15-10-02	1	2023-10-28_15-10-02	38	3	3164.0	1303.0	3183.0	1328.0	1.0	0.3535533905932738	1083.1605072981163
bumblebox-01_2023-10-28_15-10-02	1	2023-10-28_15-10-02	38	5	1971.75	1830.0	2000.0	1823.5	2.0	6.25	261.8133224652873
bumblebox-01_2023-10-28_15-10-02	1	2023-10-28_15-10-02	38	9	2172.0	357.25	2193.0	336.0	1.0	2.9154759474226504	1263.6616611836068
bumblebox-01_2023-10-28_15-10-02	1	2023-10-28_15-10-02	38	10	1829.25	1546.0	1847.0	1567.5	1.0	30.993951022739903	308.1193410357625
bumblebox-01_2023-10-28_15-10-02	1	2023-10-28_15-10-02	38	12	2087.5	1912.5	2078.5	1930.0	1.0	11.792476415070755	295.17880736989315
bumblebox-01_2023-10-28_15-10-02	1	2023-10-28_15-10-02	38	13	1352.75	2398.25	1359.5	2426.5	1.0	150.0701919103191	1098.6023280492866
bumblebox-01_2023-10-28_15-10-02	1	2023-10-28_15-10-02	38	15	2385.75	1542.5	2410.5	1548.0	1.0	10.854146673046206	268.8950716735294
bumblebox-01_2023-10-28_15-10-02	1	2023-10-28_15-10-02	39	1	2074.0	2082.25	2054.0	2077.5	1.0	14.849242404917497	497.1886434683293
bumblebox-01_2023-10-28_15-10-02	1	2023-10-28_15-10-02	39	3	3164.25	1303.0	3182.5	1328.0	1.0	0.25	1051.0732664660404
bumblebox-01_2023-10-28_15-10-02	1	2023-10-28_15-10-02	39	9	2172.25	356.5	2193.0	335.5	1.0	0.7905694150420949	1235.1060729668493
bumblebox-01_2023-10-28_15-10-02	1	2023-10-28_15-10-02	39	10	1837.25	1563.5	1854.5	1582.5	1.0	19.241881404893856	317.5195337876627
bumblebox-01_2023-10-28_15-10-02	1	2023-10-28_15-10-02	39	12	2080.0	1910.0	2070.0	1927.0	1.0	7.905694150420948	326.9136010492992
bumblebox-01_2023-10-28_15-10-02	1	2023-10-28_15-10-02	39	13	1374.25	2387.0	1390.0	2414.0	1.0	24.265458990095365	1113.6261927567425
bumblebox-01_2023-10-28_15-10-02	1	2023-10-28_15-10-02	39	15	2372.75	1538.0	2396.5	1548.0	1.0	13.756816492197604	225.6398300570254
bumblebox-01_2023-10-28_15-10-02	1	2023-10-28_15-10-02	40	1	2069.5	2082.25	2049.5	2076.5	1.0	4.5	459.73266900789747
bumblebox-01_2023-10-28_15-10-02	1	2023-10-28_15-10-02	40	3	3163.75	1302.75	3182.0	1328.0	1.0	0.5590169943749475	1081.4660414585958
bumblebox-01_2023-10-28_15-10-02	1	2023-10-28_15-10-02	40	5	1945.75	1823.5	1972.0	1823.0	2.0	26.800186566514792	270.879474034348
bumblebox-01_2023-10-28_15-10-02	1	2023-10-28_15-10-02	40	9	2172.25	353.75	2193.0	333.5	1.0	2.75	1273.6683801437975
bumblebox-01_2023-10-28_15-10-02	1	2023-10-28_15-10-02	40	10	1840.0	1562.0	1857.0	1580.0	1.0	3.132491021535417	299.069158102478
bumblebox-01_2023-10-28_15-10-02	1	2023-10-28_15-10-02	40	12	2081.25	1912.25	2073.0	1929.5	1.0	2.57390753524675	289.93930197219726
bumblebox-01_2023-10-28_15-10-02	1	2023-10-28_15-10-02	40	13	1412.5	2439.75	1433.0	2461.5	1.0	65.15846069391142	1085.6120258651913
bumblebox-01_2023-10-28_15-10-02	1	2023-10-28_15-10-02	40	15	2370.75	1538.0	2394.5	1547.5	1.0	2.0	254.75202786852356
bumblebox-01_2023-10-28_15-10-02	1	2023-10-28_15-10-02	41	1	2064.75	2083.75	2045.0	2077.5	1.0	4.981214711292819	461.1049748718425
bumblebox-01_2023-10-28_15-10-02	1	2023-10-28_15-10-02	41	3	3164.75	1302.75	3183.0	1328.5	1.0	1.0	1078.4301601640982
bumblebox-01_2023-10-28_15-10-02	1	2023-10-28_15-10-02	41	5	1960.0	1836.25	1987.0	1834.0	1.0	19.121323175972943	272.85049313051
bumblebox-01_2023-10-28_15-10-02	1	2023-10-28_15-10-02	41	9	2167.0	352.5	2186.5	331.0	1.0	5.3967582862307255	1276.1427970554716
bumblebox-01_2023-10-28_15-10-02	1	2023-10-28_15-10-02	41	10	1834.75	1562.25	1851.0	1581.5	1.0	5.25594901040716	309.0123648036798
bumblebox-01_2023-10-28_15-10-02	1	2023-10-28_15-10-02	41	12	2082.0	1910.0	2072.5	1926.0	1.0	2.3717082451262845	286.96575532032125
bumblebox-01_2023-10-28_15-10-02	1	2023-10-28_15-10-02	41	13	1442.5	2431.25	1460.5	2454.0	1.0	31.18092365533773	1061.3992317227116
bumblebox-01_2023-10-28_15-10-02	1	2023-10-28_15-10-02	41	15	2377.25	1547.5	2400.0	1558.0	1.0	11.510864433221338	253.82277473970396
bumblebox-01_2023-10-28_15-10-02	1	2023-10-28_15-10-02	42	1	2064.5	2081.5	2044.0	2074.5	1.0	2.2638462845343543	455.5026938466583
bumblebox-01_2023-10-28_15-10-02	1	2023-10-28_15-10-02	42	3	3165.25	1303.0	3184.5	1328.5	1.0	0.5590169943749475	1075.5979083056839
bumblebox-01_2023-10-28_15-10-02	1	2023-10-28_15-10-02	42	5	1961.0	1834.25	1987.5	1831.5	1.0	2.23606797749979	270.6022814511409
bumblebox-01_2023-10-28_15-10-02	1	2023-10-28_15-10-02	42	9	2168.75	356.25	2189.0	334.5	1.0	4.138236339311712	1276.5747998948445
bumblebox-01_2023-10-28_15-10-02	1	2023-10-28_15-10-02	42	10	1836.25	1602.25	1846.0	1620.5	1.0	40.02811511925087	306.6239059932583
bumblebox-01_2023-10-28_15-10-02	1	2023-10-28_15-10-02	42	12	2086.0	1912.75	2076.5	1932.0	1.0	4.8541219597369	285.63777494680653
bumblebox-01_2023-10-28_15-10-02	1	2023-10-28_15-10-02	42	13	1473.25	2424.0	1501.5	2436.5	1.0	31.593116338848247	1035.7672508105102
bumblebox-01_2023-10-28_15-10-02	1	2023-10-28_15-10-02	42	15	2376.0	1546.25	2398.5	1557.0	1.0	1.7677669529663689	249.98668909876483
bumblebox-01_2023-10-28_15-10-02	1	2023-10-28_15-10-02	43	1	2060.0	2079.0	2038.5	2069.5	1.0	5.1478150704935	452.24383719543374
bumblebox-01_2023-10-28_15-10-02	1	2023-10-28_15-10-02	43	3	3164.5	1303.0	3183.0	1328.5	1.0	0.75	1077.6181435375195
bumblebox-01_2023-10-28_15-10-02	1	2023-10-28_15-10-02	43	5	1971.75	1834.25	2000.0	1829.5	1.0	10.75	261.0671983058193
bumblebox-01_2023-10-28_15-10-02	1	2023-10-28_15-10-02	43	9	2168.25	356.0	2188.0	333.5	1.0	0.5590169943749475	1278.0251321007931
bumblebox-01_2023-10-28_15-10-02	1	2023-10-28_15-10-02	43	10	1819.0	1529.25	1808.0	1557.0	1.0	75.01041594338749	336.4925066494795
bumblebox-01_2023-10-28_15-10-02	1	2023-10-28_15-10-02	43	12	2083.25	1915.5	2073.5	1932.0	1.0	3.8890872965260113	287.2497620212243
bumblebox-01_2023-10-28_15-10-02	1	2023-10-28_15-10-02	43	13	1467.5	2508.25	1477.5	2535.0	1.0	84.44598865547137	1102.5443106883506
bumblebox-01_2023-10-28_15-10-02	1	2023-10-28_15-10-02	43	15	2376.75	1544.25	2399.0	1554.5	1.0	2.1360009363293826	254.1330006733679
bumblebox-01_2023-10-28_15-10-02	1	2023-10-28_15-10-02	44	1	2117.25	2120.5	2092.0	2123.0	1.0	70.70935228101018	461.8713982014501
bumblebox-01_2023-10-28_15-10-02	1	2023-10-28_15-10-02	44	3	3164.0	1302.75	3182.0	1328.0	1.0	0.5590169943749475	1096.9865047490614
bumblebox-01_2023-10-28_15-10-02	1	2023-10-28_15-10-02	44	5	1973.25	1834.0	2002.0	1830.5	1.0	1.5206906325745548	232.74617553584528
bumblebox-01_2023-10-28_15-10-02	1	2023-10-28_15-10-02	44	9	2168.5	355.25	2189.0	333.5	1.0	0.7905694150420949	1304.1492621059763
bumblebox-01_2023-10-28_15-10-02	1	2023-10-28_15-10-02	44	10	1766.0	1499.0	1745.5	1521.5	1.0	61.02509729611252	394.1829774692998
bumblebox-01_2023-10-28_15-10-02	1	2023-10-28_15-10-02	44	12	2079.5	1915.75	2070.5	1932.0	1.0	3.758324094593227	261.2706051234285
bumblebox-01_2023-10-28_15-10-02	1	2023-10-28_15-10-02	44	13	1361.75	2687.5	1353.5	2713.5	1.0	208.11925667751171	1281.8120965947242
bumblebox-01_2023-10-28_15-10-02	1	2023-10-28_15-10-02	44	15	2380.75	1555.0	2402.0	1566.5	1.0	11.470069746954461	274.70751669104817
bumblebox-01_2023-10-28_15-10-02	1	2023-10-28_15-10-02	45	1	2121.5	2111.25	2100.5	2119.0	1.0	10.179636535751166	460.1711680519
bumblebox-01_2023-10-28_15-10-02	1	2023-10-28_15-10-02	45	3	3164.25	1303.25	3183.0	1328.5	1.0	0.5590169943749475	1108.7574425483015
bumblebox-01_2023-10-28_15-10-02	1	2023-10-28_15-10-02	45	5	1946.75	1812.75	1972.0	1812.5	1.0	33.9678156495233	230.74878960950153
bumblebox-01_2023-10-28_15-10-02	1	2023-10-28_15-10-02	45	9	2168.75	354.75	2189.0	333.0	1.0	0.5590169943749475	1297.700949335497
bumblebox-01_2023-10-28_15-10-02	1	2023-10-28_15-10-02	45	10	1743.25	1503.75	1722.0	1525.0	1.0	23.2405894933842	396.66847480767865
bumblebox-01_2023-10-28_15-10-02	1	2023-10-28_15-10-02	45	12	2081.5	1911.0	2071.5	1928.5	1.0	5.153882032022076	261.53878327362844
bumblebox-01_2023-10-28_15-10-02	1	2023-10-28_15-10-02	45	13	1293.75	2666.25	1265.5	2663.5	1.0	71.2429821105209	1303.4826202931322
bumblebox-01_2023-10-28_15-10-02	1	2023-10-28_15-10-02	45	15	2372.25	1546.5	2394.0	1557.0	1.0	12.020815280171307	280.9804889244981
bumblebox-01_2023-10-28_15-10-02	1	2023-10-28_15-10-02	46	1	2122.25	2130.0	2109.0	2139.5	1.0	18.764994004795206	500.16849602315267
bumblebox-01_2023-10-28_15-10-02	1	2023-10-28_15-10-02	46	3	3164.25	1303.25	3182.5	1328.5	1.0	0.0	1088.6439856716531
bumblebox-01_2023-10-28_15-10-02	1	2023-10-28_15-10-02	46	5	1943.75	1817.25	1971.5	1829.0	1.0	5.408326913195984	261.23763614583277
bumblebox-01_2023-10-28_15-10-02	1	2023-10-28_15-10-02	46	9	2168.75	354.5	2189.0	332.5	1.0	0.25	1276.0684467002789
bumblebox-01_2023-10-28_15-10-02	1	2023-10-28_15-10-02	46	10	1744.25	1510.25	1725.0	1532.0	1.0	6.576473218982953	399.8060968007648
bumblebox-01_2023-10-28_15-10-02	1	2023-10-28_15-10-02	46	12	2081.0	1913.75	2072.5	1931.0	1.0	2.7950849718747373	287.411414681224
bumblebox-01_2023-10-28_15-10-02	1	2023-10-28_15-10-02	46	13	1411.25	2471.75	1414.5	2441.5	1.0	227.23666077462062	1104.2265998376704
bumblebox-01_2023-10-28_15-10-02	1	2023-10-28_15-10-02	46	15	2370.5	1538.0	2394.0	1549.5	1.0	8.678277478854891	261.4150663486374
bumblebox-01_2023-10-28_15-10-02	1	2023-10-28_15-10-02	47	1	2110.0	2136.75	2096.0	2144.0	1.0	13.986600730699365	574.1470659302602
bumblebox-01_2023-10-28_15-10-02	1	2023-10-28_15-10-02	47	3	3164.5	1302.5	3183.0	1328.0	1.0	0.7905694150420949	1057.0930936646355
bumblebox-01_2023-10-28_15-10-02	1	2023-10-28_15-10-02	47	9	2169.0	354.0	2189.0	332.0	1.0	0.5590169943749475	1209.7379386057298
bumblebox-01_2023-10-28_15-10-02	1	2023-10-28_15-10-02	47	10	1733.0	1514.75	1712.5	1535.5	1.0	12.116620816052635	410.00286988791476
bumblebox-01_2023-10-28_15-10-02	1	2023-10-28_15-10-02	47	12	2080.75	1911.5	2068.5	1929.0	1.0	2.2638462845343543	353.1314957863806
bumblebox-01_2023-10-28_15-10-02	1	2023-10-28_15-10-02	47	13	1344.0	2184.25	1327.0	2160.5	1.0	295.26058406092744	1009.5792067712656
bumblebox-01_2023-10-28_15-10-02	1	2023-10-28_15-10-02	47	15	2379.5	1540.0	2402.0	1550.5	1.0	9.219544457292887	240.53308673928132
bumblebox-01_2023-10-28_15-10-02	1	2023-10-28_15-10-02	48	1	2112.5	2143.5	2099.0	2151.0	1.0	7.198090024443984	597.9296636336594
bumblebox-01_2023-10-28_15-10-02	1	2023-10-28_15-10-02	48	3	3164.5	1302.5	3183.0	1328.0	1.0	0.0	1080.8300499795405
bumblebox-01_2023-10-28_15-10-02	1	2023-10-28_15-10-02	48	9	2169.75	351.25	2190.0	331.0	1.0	2.850438562747845	1195.7480505985382
bumblebox-01_2023-10-28_15-10-02	1	2023-10-28_15-10-02	48	10	1725.0	1514.5	1707.5	1537.0	1.0	8.00390529679106	387.60453494535375
bumblebox-01_2023-10-28_15-10-02	1	2023-10-28_15-10-02	48	12	2078.5	1919.75	2068.0	1936.0	1.0	8.551315688243536	375.6184169513805
bumblebox-01_2023-10-28_15-10-02	1	2023-10-28_15-10-02	48	13	1148.5	2039.5	1124.5	2023.5	1.0	243.25462482756623	1082.1549386407148
bumblebox-01_2023-10-28_15-10-02	1	2023-10-28_15-10-02	48	15	2380.75	1548.0	2402.0	1559.5	1.0	8.097067370350823	269.40380368282774
bumblebox-01_2023-10-28_15-10-02	1	2023-10-28_15-10-02	49	3	3164.0	1302.5	3182.5	1328.0	1.0	0.5	1072.725870575879
bumblebox-01_2023-10-28_15-10-02	1	2023-10-28_15-10-02	49	9	2168.25	351.0	2187.5	331.0	1.0	1.5206906325745548	1080.8564031526626
bumblebox-01_2023-10-28_15-10-02	1	2023-10-28_15-10-02	49	10	1724.5	1518.0	1707.5	1540.5	1.0	3.5355339059327378	384.62395280253224
bumblebox-01_2023-10-28_15-10-02	1	2023-10-28_15-10-02	49	12	2076.0	1924.25	2067.0	1940.0	1.0	5.1478150704935	495.1517461709199
bumblebox-01_2023-10-28_15-10-02	1	2023-10-28_15-10-02	49	13	1079.25	1932.0	1056.5	1913.5	1.0	127.87420576488442	1136.6313449118459
bumblebox-01_2023-10-28_15-10-02	1	2023-10-28_15-10-02	49	15	2381.0	1550.0	2403.0	1561.5	1.0	2.0155644370746373	306.77054683065273
bumblebox-01_2023-10-28_15-10-02	1	2023-10-28_15-10-02	50	1	2117.75	2147.0	2108.5	2153.0	2.0	6.309714732061981	611.1091037897357
bumblebox-01_2023-10-28_15-10-02	1	2023-10-28_15-10-02	50	3	3164.25	1302.75	3182.5	1328.0	1.0	0.3535533905932738	1078.7877650825656
bumblebox-01_2023-10-28_15-10-02	1	2023-10-28_15-10-02	50	9	2173.25	345.25	2194.5	325.5	1.0	7.6198753270640855	1192.3065757863055
bumblebox-01_2023-10-28_15-10-02	1	2023-10-28_15-10-02	50	10	1727.5	1528.25	1712.0	1551.0	1.0	10.680004681646913	383.5411566931912
bumblebox-01_2023-10-28_15-10-02	1	2023-10-28_15-10-02	50	12	2079.0	1925.75	2071.0	1942.5	1.0	3.3541019662496847	391.12972494390397
bumblebox-01_2023-10-28_15-10-02	1	2023-10-28_15-10-02	50	13	1134.5	1947.75	1143.5	1918.0	1.0	57.451066134581	1059.7544009373694
bumblebox-01_2023-10-28_15-10-02	1	2023-10-28_15-10-02	50	15	2380.5	1554.75	2401.5	1567.0	1.0	4.7762432936357	270.1920565985972
bumblebox-01_2023-10-28_15-10-02	1	2023-10-28_15-10-02	51	1	2123.0	2144.25	2107.5	2151.0	1.0	5.926634795564849	607.7308717680878
bumblebox-01_2023-10-28_15-10-02	1	2023-10-28_15-10-02	51	3	3164.25	1302.5	3182.5	1327.5	1.0	0.25	1050.939252526044
bumblebox-01_2023-10-28_15-10-02	1	2023-10-28_15-10-02	51	9	2164.5	352.5	2184.5	330.5	1.0	11.363318177363512	1184.5086006441659
bumblebox-01_2023-10-28_15-10-02	1	2023-10-28_15-10-02	51	10	1729.25	1531.5	1712.0	1553.0	1.0	3.69120576505835	410.53357049089175
bumblebox-01_2023-10-28_15-10-02	1	2023-10-28_15-10-02	51	12	2074.25	1924.25	2066.5	1939.5	1.0	4.981214711292819	392.99681932555126
bumblebox-01_2023-10-28_15-10-02	1	2023-10-28_15-10-02	51	13	1348.5	1955.25	1375.5	1941.0	1.0	214.1313849018868	895.1082685910123
bumblebox-01_2023-10-28_15-10-02	1	2023-10-28_15-10-02	51	15	2374.5	1547.0	2396.5	1559.0	1.0	9.80114789195633	234.9736687375843
