## Supplementary material for "The BumbleBox: An open-source platform for quantifying behavior in bumblebee colonies": Sample BumbleBox Data Output: bumblebox-01_2023-10-28_15-25-02_averages.csv

filename	ID	average distance from center	average speed	frames tracked in video
bumblebox-01_2023-10-28_15-25-02	0	222.0	33.0	32
bumblebox-01_2023-10-28_15-25-02	1	379.0	61.0	46
bumblebox-01_2023-10-28_15-25-02	2	233.0	62.0	27
bumblebox-01_2023-10-28_15-25-02	3	1041.0	0.0	52
bumblebox-01_2023-10-28_15-25-02	4	344.0	76.0	20
bumblebox-01_2023-10-28_15-25-02	5	334.0	50.0	21
bumblebox-01_2023-10-28_15-25-02	6	645.0	47.0	17
bumblebox-01_2023-10-28_15-25-02	7	683.0	60.0	11
bumblebox-01_2023-10-28_15-25-02	9	298.0	14.0	26
bumblebox-01_2023-10-28_15-25-02	10	779.0	55.0	52
bumblebox-01_2023-10-28_15-25-02	11	1152.0	3.0	50
bumblebox-01_2023-10-28_15-25-02	12	476.0	15.0	52
bumblebox-01_2023-10-28_15-25-02	13	968.0	16.0	52
bumblebox-01_2023-10-28_15-25-02	15	649.0	135.0	40
