## Supplementary material for "The BumbleBox: An open-source platform for quantifying behavior in bumblebee colonies": Sample BumbleBox Data Output: bumblebox-01_2023-10-28_15-25-02_contacts.csv

	frame	ID	1	3	5	9	10	11	12	13	15	2	6	4	0	7
0	0	1		0.0	0.0	0.0	1.0	0.0	0.0	0.0	0.0
1	0	3	0.0		0.0	0.0	0.0	0.0	0.0	0.0	0.0
2	0	5	0.0	0.0		1.0	0.0	0.0	0.0	0.0	0.0
3	0	9	0.0	0.0	1.0		0.0	0.0	0.0	0.0	0.0
4	0	10	1.0	0.0	0.0	0.0		0.0	0.0	0.0	0.0
5	0	11	0.0	0.0	0.0	0.0	0.0		0.0	0.0	0.0
6	0	12	0.0	0.0	0.0	0.0	0.0	0.0		0.0	0.0
7	0	13	0.0	0.0	0.0	0.0	0.0	0.0	0.0		0.0
8	0	15	0.0	0.0	0.0	0.0	0.0	0.0	0.0	0.0
9	1	1		0.0	0.0	0.0	1.0	0.0	0.0	0.0	0.0	0.0	0.0
10	1	2	0.0	0.0	0.0	0.0	0.0	0.0	0.0	0.0	1.0		0.0
11	1	3	0.0		0.0	0.0	0.0	0.0	0.0	0.0	0.0	0.0	0.0
12	1	5	0.0	0.0		1.0	0.0	0.0	0.0	0.0	0.0	0.0	0.0
13	1	6	0.0	0.0	0.0	0.0	0.0	0.0	0.0	0.0	0.0	0.0
14	1	9	0.0	0.0	1.0		0.0	0.0	0.0	0.0	0.0	0.0	0.0
15	1	10	1.0	0.0	0.0	0.0		0.0	0.0	0.0	0.0	0.0	0.0
16	1	11	0.0	0.0	0.0	0.0	0.0		0.0	0.0	0.0	0.0	0.0
17	1	12	0.0	0.0	0.0	0.0	0.0	0.0		0.0	0.0	0.0	0.0
18	1	13	0.0	0.0	0.0	0.0	0.0	0.0	0.0		0.0	0.0	0.0
19	1	15	0.0	0.0	0.0	0.0	0.0	0.0	0.0	0.0		1.0	0.0
20	2	1		0.0		0.0	1.0	0.0	0.0	0.0	0.0	0.0	0.0	0.0
21	2	2	0.0	0.0		0.0	0.0	0.0	0.0	0.0	0.0		0.0	0.0
22	2	3	0.0			0.0	0.0	0.0	0.0	0.0	0.0	0.0	0.0	0.0
23	2	4	0.0	0.0		0.0	0.0	0.0	0.0	0.0	0.0	0.0	0.0
24	2	6	0.0	0.0		0.0	0.0	0.0	0.0	0.0	0.0	0.0		0.0
25	2	9	0.0	0.0			0.0	0.0	0.0	0.0	0.0	0.0	0.0	0.0
26	2	10	1.0	0.0		0.0		0.0	0.0	0.0	0.0	0.0	0.0	0.0
27	2	11	0.0	0.0		0.0	0.0		0.0	0.0	0.0	0.0	0.0	0.0
28	2	12	0.0	0.0		0.0	0.0	0.0		0.0	0.0	0.0	0.0	0.0
29	2	13	0.0	0.0		0.0	0.0	0.0	0.0		0.0	0.0	0.0	0.0
30	2	15	0.0	0.0		0.0	0.0	0.0	0.0	0.0		0.0	0.0	0.0
31	3	1		0.0		0.0	0.0	0.0	0.0	0.0	0.0	0.0	0.0
32	3	2	0.0	0.0		0.0	0.0	0.0	0.0	0.0	0.0		0.0
33	3	3	0.0			0.0	0.0	0.0	0.0	0.0	0.0	0.0	0.0
34	3	6	0.0	0.0		0.0	0.0	0.0	0.0	0.0	0.0	0.0
35	3	9	0.0	0.0			0.0	0.0	0.0	0.0	0.0	0.0	0.0
36	3	10	0.0	0.0		0.0		0.0	0.0	0.0	0.0	0.0	0.0
37	3	11	0.0	0.0		0.0	0.0		0.0	0.0	0.0	0.0	0.0
38	3	12	0.0	0.0		0.0	0.0	0.0		0.0	0.0	0.0	0.0
39	3	13	0.0	0.0		0.0	0.0	0.0	0.0		0.0	0.0	0.0
40	3	15	0.0	0.0		0.0	0.0	0.0	0.0	0.0		0.0	0.0
41	4	1		0.0	0.0	0.0	0.0	0.0	0.0	0.0	0.0	0.0	0.0	0.0
42	4	2	0.0	0.0	0.0	0.0	0.0	0.0	0.0	0.0	0.0		0.0	0.0
43	4	3	0.0		0.0	0.0	0.0	0.0	0.0	0.0	0.0	0.0	0.0	0.0
44	4	4	0.0	0.0	0.0	0.0	0.0	0.0	0.0	0.0	0.0	0.0	0.0
45	4	5	0.0	0.0		1.0	0.0	0.0	0.0	0.0	0.0	0.0	0.0	0.0
46	4	6	0.0	0.0	0.0	0.0	0.0	0.0	0.0	0.0	0.0	0.0		0.0
47	4	9	0.0	0.0	1.0		0.0	0.0	0.0	0.0	0.0	0.0	0.0	0.0
48	4	10	0.0	0.0	0.0	0.0		0.0	0.0	0.0	0.0	0.0	0.0	0.0
49	4	11	0.0	0.0	0.0	0.0	0.0		0.0	0.0	0.0	0.0	0.0	0.0
50	4	12	0.0	0.0	0.0	0.0	0.0	0.0		0.0	0.0	0.0	0.0	0.0
51	4	13	0.0	0.0	0.0	0.0	0.0	0.0	0.0		0.0	0.0	0.0	0.0
52	4	15	0.0	0.0	0.0	0.0	0.0	0.0	0.0	0.0		0.0	0.0	0.0
53	5	1		0.0		0.0	0.0	0.0	0.0	0.0	0.0	0.0	0.0	0.0
54	5	2	0.0	0.0		0.0	0.0	0.0	0.0	0.0	1.0		0.0	0.0
55	5	3	0.0			0.0	0.0	0.0	0.0	0.0	0.0	0.0	0.0	0.0
56	5	4	0.0	0.0		0.0	0.0	0.0	0.0	0.0	0.0	0.0	0.0
57	5	6	0.0	0.0		0.0	0.0	0.0	0.0	0.0	0.0	0.0		0.0
58	5	9	0.0	0.0			0.0	0.0	0.0	0.0	0.0	0.0	0.0	0.0
59	5	10	0.0	0.0		0.0		0.0	0.0	0.0	0.0	0.0	0.0	0.0
60	5	11	0.0	0.0		0.0	0.0		0.0	0.0	0.0	0.0	0.0	0.0
61	5	12	0.0	0.0		0.0	0.0	0.0		0.0	0.0	0.0	0.0	0.0
62	5	13	0.0	0.0		0.0	0.0	0.0	0.0		0.0	0.0	0.0	0.0
63	5	15	0.0	0.0		0.0	0.0	0.0	0.0	0.0		1.0	0.0	0.0
64	6	1		0.0	0.0	0.0	0.0	0.0	0.0	0.0	0.0	0.0	0.0	0.0
65	6	2	0.0	0.0	0.0	0.0	0.0	0.0	0.0	0.0	0.0		0.0	0.0
66	6	3	0.0		0.0	0.0	0.0	0.0	0.0	0.0	0.0	0.0	0.0	0.0
67	6	4	0.0	0.0	0.0	0.0	0.0	0.0	0.0	0.0	0.0	0.0	0.0
68	6	5	0.0	0.0		1.0	0.0	0.0	0.0	0.0	0.0	0.0	0.0	0.0
69	6	6	0.0	0.0	0.0	0.0	0.0	0.0	0.0	0.0	0.0	0.0		0.0
70	6	9	0.0	0.0	1.0		0.0	0.0	0.0	0.0	0.0	0.0	0.0	0.0
71	6	10	0.0	0.0	0.0	0.0		0.0	0.0	0.0	0.0	0.0	0.0	0.0
72	6	11	0.0	0.0	0.0	0.0	0.0		0.0	0.0	0.0	0.0	0.0	0.0
73	6	12	0.0	0.0	0.0	0.0	0.0	0.0		0.0	0.0	0.0	0.0	0.0
74	6	13	0.0	0.0	0.0	0.0	0.0	0.0	0.0		0.0	0.0	0.0	0.0
75	6	15	0.0	0.0	0.0	0.0	0.0	0.0	0.0	0.0		0.0	0.0	0.0
76	7	1		0.0	0.0	0.0	0.0	0.0	0.0	0.0	0.0	0.0	0.0	0.0
77	7	2	0.0	0.0	0.0	0.0	0.0	0.0	0.0	0.0	0.0		0.0	0.0
78	7	3	0.0		0.0	0.0	0.0	0.0	0.0	0.0	0.0	0.0	0.0	0.0
79	7	4	0.0	0.0	0.0	0.0	0.0	0.0	0.0	0.0	0.0	0.0	0.0
80	7	5	0.0	0.0		1.0	0.0	0.0	0.0	0.0	0.0	0.0	0.0	0.0
81	7	6	0.0	0.0	0.0	0.0	0.0	0.0	0.0	0.0	0.0	0.0		0.0
82	7	9	0.0	0.0	1.0		0.0	0.0	0.0	0.0	0.0	0.0	0.0	0.0
83	7	10	0.0	0.0	0.0	0.0		0.0	0.0	0.0	0.0	0.0	0.0	0.0
84	7	11	0.0	0.0	0.0	0.0	0.0		0.0	0.0	0.0	0.0	0.0	0.0
85	7	12	0.0	0.0	0.0	0.0	0.0	0.0		0.0	0.0	0.0	0.0	0.0
86	7	13	0.0	0.0	0.0	0.0	0.0	0.0	0.0		0.0	0.0	0.0	0.0
87	7	15	0.0	0.0	0.0	0.0	0.0	0.0	0.0	0.0		0.0	0.0	0.0
88	8	1		0.0		0.0	0.0		0.0	0.0	0.0	0.0	0.0	0.0
89	8	2	0.0	0.0		0.0	0.0		0.0	0.0	0.0		0.0	0.0
90	8	3	0.0			0.0	0.0		0.0	0.0	0.0	0.0	0.0	0.0
91	8	4	0.0	0.0		0.0	0.0		0.0	0.0	0.0	0.0	0.0
92	8	6	0.0	0.0		0.0	0.0		0.0	0.0	0.0	0.0		0.0
93	8	9	0.0	0.0			0.0		0.0	0.0	0.0	0.0	0.0	0.0
94	8	10	0.0	0.0		0.0			0.0	0.0	0.0	0.0	0.0	0.0
95	8	12	0.0	0.0		0.0	0.0			0.0	0.0	0.0	0.0	0.0
96	8	13	0.0	0.0		0.0	0.0		0.0		0.0	0.0	0.0	0.0
97	8	15	0.0	0.0		0.0	0.0		0.0	0.0		0.0	0.0	0.0
98	9	1		0.0	0.0	0.0	0.0	0.0	0.0	0.0	0.0	0.0	0.0	0.0
99	9	2	0.0	0.0	0.0	0.0	0.0	0.0	0.0	0.0	0.0		0.0	0.0
100	9	3	0.0		0.0	0.0	0.0	0.0	0.0	0.0	0.0	0.0	0.0	0.0
101	9	4	0.0	0.0	0.0	0.0	0.0	0.0	0.0	0.0	0.0	0.0	0.0
102	9	5	0.0	0.0		1.0	0.0	0.0	0.0	0.0	0.0	0.0	0.0	0.0
103	9	6	0.0	0.0	0.0	0.0	0.0	0.0	0.0	0.0	0.0	0.0		0.0
104	9	9	0.0	0.0	1.0		0.0	0.0	0.0	0.0	0.0	0.0	0.0	0.0
105	9	10	0.0	0.0	0.0	0.0		0.0	0.0	0.0	0.0	0.0	0.0	0.0
106	9	11	0.0	0.0	0.0	0.0	0.0		0.0	0.0	0.0	0.0	0.0	0.0
107	9	12	0.0	0.0	0.0	0.0	0.0	0.0		0.0	0.0	0.0	0.0	0.0
108	9	13	0.0	0.0	0.0	0.0	0.0	0.0	0.0		0.0	0.0	0.0	0.0
109	9	15	0.0	0.0	0.0	0.0	0.0	0.0	0.0	0.0		0.0	0.0	0.0
110	10	1		0.0		0.0	0.0		0.0	0.0	0.0	0.0	0.0	0.0
111	10	2	0.0	0.0		0.0	0.0		0.0	0.0	0.0		0.0	0.0
112	10	3	0.0			0.0	0.0		0.0	0.0	0.0	0.0	0.0	0.0
113	10	4	0.0	0.0		0.0	0.0		0.0	0.0	0.0	0.0	0.0
114	10	6	0.0	0.0		0.0	0.0		0.0	0.0	0.0	0.0		0.0
115	10	9	0.0	0.0			0.0		0.0	0.0	0.0	0.0	0.0	0.0
116	10	10	0.0	0.0		0.0			0.0	0.0	0.0	0.0	0.0	0.0
117	10	12	0.0	0.0		0.0	0.0			0.0	0.0	0.0	0.0	0.0
118	10	13	0.0	0.0		0.0	0.0		0.0		0.0	0.0	0.0	0.0
119	10	15	0.0	0.0		0.0	0.0		0.0	0.0		0.0	0.0	0.0
120	11	1		0.0		0.0	0.0	0.0	0.0	0.0	0.0	0.0	0.0	0.0
121	11	2	0.0	0.0		0.0	0.0	0.0	0.0	0.0	0.0		0.0	0.0
122	11	3	0.0			0.0	0.0	0.0	0.0	0.0	0.0	0.0	0.0	0.0
123	11	4	0.0	0.0		0.0	0.0	0.0	0.0	0.0	0.0	0.0	0.0
124	11	6	0.0	0.0		0.0	0.0	0.0	0.0	0.0	0.0	0.0		0.0
125	11	9	0.0	0.0			0.0	0.0	0.0	0.0	0.0	0.0	0.0	0.0
126	11	10	0.0	0.0		0.0		0.0	0.0	0.0	0.0	0.0	0.0	0.0
127	11	11	0.0	0.0		0.0	0.0		0.0	0.0	0.0	0.0	0.0	0.0
128	11	12	0.0	0.0		0.0	0.0	0.0		0.0	0.0	0.0	0.0	0.0
129	11	13	0.0	0.0		0.0	0.0	0.0	0.0		0.0	0.0	0.0	0.0
130	11	15	0.0	0.0		0.0	0.0	0.0	0.0	0.0		0.0	0.0	0.0
131	12	2		0.0		0.0	0.0	0.0	0.0	0.0	0.0		0.0	0.0
132	12	3				0.0	0.0	0.0	0.0	0.0	0.0	0.0	0.0	0.0
133	12	4		0.0		0.0	0.0	0.0	0.0	0.0	0.0	0.0	0.0
134	12	6		0.0		0.0	0.0	0.0	0.0	0.0	0.0	0.0		0.0
135	12	9		0.0			0.0	0.0	0.0	0.0	0.0	0.0	0.0	0.0
136	12	10		0.0		0.0		0.0	0.0	0.0	0.0	0.0	0.0	0.0
137	12	11		0.0		0.0	0.0		0.0	0.0	0.0	0.0	0.0	0.0
138	12	12		0.0		0.0	0.0	0.0		0.0	0.0	0.0	0.0	0.0
139	12	13		0.0		0.0	0.0	0.0	0.0		0.0	0.0	0.0	0.0
140	12	15		0.0		0.0	0.0	0.0	0.0	0.0		0.0	0.0	0.0
141	13	2		0.0		0.0	0.0	0.0	0.0	0.0	0.0		0.0
142	13	3				0.0	0.0	0.0	0.0	0.0	0.0	0.0	0.0
143	13	6		0.0		0.0	0.0	0.0	0.0	0.0	0.0	0.0
144	13	9		0.0			0.0	0.0	0.0	0.0	0.0	0.0	0.0
145	13	10		0.0		0.0		0.0	0.0	0.0	0.0	0.0	0.0
146	13	11		0.0		0.0	0.0		0.0	0.0	0.0	0.0	0.0
147	13	12		0.0		0.0	0.0	0.0		0.0	0.0	0.0	0.0
148	13	13		0.0		0.0	0.0	0.0	0.0		0.0	0.0	0.0
149	13	15		0.0		0.0	0.0	0.0	0.0	0.0		0.0	0.0
150	14	0		0.0		0.0	0.0	0.0	0.0	0.0	0.0	1.0	0.0
151	14	2		0.0		0.0	0.0	0.0	0.0	0.0	0.0		0.0		1.0
152	14	3				0.0	0.0	0.0	0.0	0.0	0.0	0.0	0.0		0.0
153	14	6		0.0		0.0	0.0	0.0	0.0	0.0	0.0	0.0			0.0
154	14	9		0.0			0.0	0.0	0.0	0.0	0.0	0.0	0.0		0.0
155	14	10		0.0		0.0		0.0	0.0	0.0	0.0	0.0	0.0		0.0
156	14	11		0.0		0.0	0.0		0.0	0.0	0.0	0.0	0.0		0.0
157	14	12		0.0		0.0	0.0	0.0		0.0	0.0	0.0	0.0		0.0
158	14	13		0.0		0.0	0.0	0.0	0.0		0.0	0.0	0.0		0.0
159	14	15		0.0		0.0	0.0	0.0	0.0	0.0		0.0	0.0		0.0
160	15	0		0.0			0.0	0.0	0.0	0.0	0.0	0.0		0.0
161	15	2		0.0			0.0	0.0	0.0	0.0	0.0			0.0	0.0
162	15	3					0.0	0.0	0.0	0.0	0.0	0.0		0.0	0.0
163	15	4		0.0			0.0	0.0	0.0	0.0	0.0	0.0			0.0
164	15	10		0.0				0.0	0.0	0.0	0.0	0.0		0.0	0.0
165	15	11		0.0			0.0		0.0	0.0	0.0	0.0		0.0	0.0
166	15	12		0.0			0.0	0.0		0.0	0.0	0.0		0.0	0.0
167	15	13		0.0			0.0	0.0	0.0		0.0	0.0		0.0	0.0
168	15	15		0.0			0.0	0.0	0.0	0.0		0.0		0.0	0.0
169	16	0	0.0	0.0		0.0	0.0	0.0	0.0	0.0	0.0	0.0
170	16	1		0.0		0.0	0.0	0.0	0.0	0.0	0.0	0.0			0.0
171	16	2	0.0	0.0		0.0	0.0	0.0	0.0	0.0	0.0				0.0
172	16	3	0.0			0.0	0.0	0.0	0.0	0.0	0.0	0.0			0.0
173	16	9	0.0	0.0			0.0	0.0	0.0	0.0	0.0	0.0			0.0
174	16	10	0.0	0.0		0.0		0.0	0.0	0.0	0.0	0.0			0.0
175	16	11	0.0	0.0		0.0	0.0		0.0	0.0	0.0	0.0			0.0
176	16	12	0.0	0.0		0.0	0.0	0.0		0.0	0.0	0.0			0.0
177	16	13	0.0	0.0		0.0	0.0	0.0	0.0		0.0	0.0			0.0
178	16	15	0.0	0.0		0.0	0.0	0.0	0.0	0.0		0.0			0.0
179	17	0	0.0	0.0		0.0	0.0	0.0	0.0	0.0	0.0			0.0
180	17	1		0.0		0.0	0.0	0.0	0.0	0.0	0.0			0.0	0.0
181	17	3	0.0			0.0	0.0	0.0	0.0	0.0	0.0			0.0	0.0
182	17	4	0.0	0.0		0.0	0.0	0.0	0.0	0.0	0.0				0.0
183	17	9	0.0	0.0			0.0	0.0	0.0	0.0	0.0			0.0	0.0
184	17	10	0.0	0.0		0.0		0.0	0.0	0.0	0.0			0.0	0.0
185	17	11	0.0	0.0		0.0	0.0		0.0	0.0	0.0			0.0	0.0
186	17	12	0.0	0.0		0.0	0.0	0.0		0.0	0.0			0.0	0.0
187	17	13	0.0	0.0		0.0	0.0	0.0	0.0		0.0			0.0	0.0
188	17	15	0.0	0.0		0.0	0.0	0.0	0.0	0.0				0.0	0.0
189	18	0	0.0	0.0		0.0	0.0	0.0	0.0	0.0	0.0			0.0
190	18	1		0.0		0.0	0.0	0.0	0.0	0.0	0.0			0.0	0.0
191	18	3	0.0			0.0	0.0	0.0	0.0	0.0	0.0			0.0	0.0
192	18	4	0.0	0.0		0.0	0.0	0.0	0.0	0.0	0.0				0.0
193	18	9	0.0	0.0			0.0	0.0	0.0	0.0	0.0			0.0	0.0
194	18	10	0.0	0.0		0.0		0.0	0.0	0.0	0.0			0.0	0.0
195	18	11	0.0	0.0		0.0	0.0		0.0	0.0	0.0			0.0	0.0
196	18	12	0.0	0.0		0.0	0.0	0.0		0.0	0.0			0.0	0.0
197	18	13	0.0	0.0		0.0	0.0	0.0	0.0		0.0			0.0	0.0
198	18	15	0.0	0.0		0.0	0.0	0.0	0.0	0.0				0.0	0.0
199	19	0	0.0	0.0		0.0	0.0	0.0	0.0	0.0	0.0			0.0
200	19	1		0.0		1.0	0.0	0.0	0.0	0.0	0.0			0.0	0.0
201	19	3	0.0			0.0	0.0	0.0	0.0	0.0	0.0			0.0	0.0
202	19	4	0.0	0.0		0.0	0.0	0.0	0.0	0.0	0.0				0.0
203	19	9	1.0	0.0			0.0	0.0	0.0	0.0	0.0			0.0	0.0
204	19	10	0.0	0.0		0.0		0.0	0.0	0.0	0.0			0.0	0.0
205	19	11	0.0	0.0		0.0	0.0		0.0	0.0	0.0			0.0	0.0
206	19	12	0.0	0.0		0.0	0.0	0.0		0.0	0.0			0.0	0.0
207	19	13	0.0	0.0		0.0	0.0	0.0	0.0		0.0			0.0	0.0
208	19	15	0.0	0.0		0.0	0.0	0.0	0.0	0.0				0.0	0.0
209	20	1		0.0		0.0	0.0	0.0	0.0	0.0
210	20	3	0.0			0.0	0.0	0.0	0.0	0.0
211	20	9	0.0	0.0			0.0	0.0	0.0	0.0
212	20	10	0.0	0.0		0.0		0.0	0.0	0.0
213	20	11	0.0	0.0		0.0	0.0		0.0	0.0
214	20	12	0.0	0.0		0.0	0.0	0.0		0.0
215	20	13	0.0	0.0		0.0	0.0	0.0	0.0
216	21	0	0.0	0.0		0.0	0.0	0.0	0.0	0.0
217	21	1		0.0		0.0	0.0	0.0	0.0	0.0					0.0
218	21	3	0.0			0.0	0.0	0.0	0.0	0.0					0.0
219	21	9	0.0	0.0			0.0	0.0	0.0	0.0					0.0
220	21	10	0.0	0.0		0.0		0.0	0.0	0.0					0.0
221	21	11	0.0	0.0		0.0	0.0		0.0	0.0					0.0
222	21	12	0.0	0.0		0.0	0.0	0.0		0.0					0.0
223	21	13	0.0	0.0		0.0	0.0	0.0	0.0						0.0
224	22	0	0.0	0.0	0.0	0.0	0.0	0.0	0.0	0.0
225	22	1		0.0	0.0	0.0	0.0	0.0	0.0	0.0					0.0
226	22	3	0.0		0.0	0.0	0.0	0.0	0.0	0.0					0.0
227	22	5	0.0	0.0		1.0	0.0	0.0	0.0	0.0					0.0
228	22	9	0.0	0.0	1.0		0.0	0.0	0.0	0.0					0.0
229	22	10	0.0	0.0	0.0	0.0		0.0	0.0	0.0					0.0
230	22	11	0.0	0.0	0.0	0.0	0.0		0.0	0.0					0.0
231	22	12	0.0	0.0	0.0	0.0	0.0	0.0		0.0					0.0
232	22	13	0.0	0.0	0.0	0.0	0.0	0.0	0.0						0.0
233	23	1		0.0		0.0	0.0	0.0	0.0	0.0			0.0	0.0
234	23	3	0.0			0.0	0.0	0.0	0.0	0.0			0.0	0.0
235	23	4	0.0	0.0		0.0	0.0	0.0	0.0	0.0			0.0
236	23	6	0.0	0.0		0.0	0.0	0.0	0.0	0.0				0.0
237	23	9	0.0	0.0			0.0	0.0	0.0	0.0			0.0	0.0
238	23	10	0.0	0.0		0.0		0.0	0.0	0.0			0.0	0.0
239	23	11	0.0	0.0		0.0	0.0		0.0	0.0			0.0	0.0
240	23	12	0.0	0.0		0.0	0.0	0.0		0.0			0.0	0.0
241	23	13	0.0	0.0		0.0	0.0	0.0	0.0				0.0	0.0
242	24	0	0.0	0.0		0.0	0.0	0.0	0.0	0.0
243	24	1		0.0		0.0	0.0	0.0	0.0	0.0					0.0
244	24	3	0.0			0.0	0.0	0.0	0.0	0.0					0.0
245	24	9	0.0	0.0			0.0	0.0	0.0	0.0					0.0
246	24	10	0.0	0.0		0.0		0.0	0.0	0.0					0.0
247	24	11	0.0	0.0		0.0	0.0		0.0	0.0					0.0
248	24	12	0.0	0.0		0.0	0.0	0.0		0.0					0.0
249	24	13	0.0	0.0		0.0	0.0	0.0	0.0						0.0
250	25	0	0.0	0.0	0.0	0.0	0.0	0.0	0.0	0.0
251	25	1		0.0	0.0	0.0	0.0	0.0	0.0	0.0					0.0
252	25	3	0.0		0.0	0.0	0.0	0.0	0.0	0.0					0.0
253	25	5	0.0	0.0		0.0	0.0	0.0	0.0	0.0					0.0
254	25	9	0.0	0.0	0.0		0.0	0.0	0.0	0.0					0.0
255	25	10	0.0	0.0	0.0	0.0		0.0	0.0	0.0					0.0
256	25	11	0.0	0.0	0.0	0.0	0.0		0.0	0.0					0.0
257	25	12	0.0	0.0	0.0	0.0	0.0	0.0		0.0					0.0
258	25	13	0.0	0.0	0.0	0.0	0.0	0.0	0.0						0.0
259	26	0	0.0	0.0	0.0	0.0	0.0	0.0	0.0	0.0
260	26	1		0.0	0.0	0.0	0.0	0.0	0.0	0.0					0.0
261	26	3	0.0		0.0	0.0	0.0	0.0	0.0	0.0					0.0
262	26	5	0.0	0.0		0.0	0.0	0.0	0.0	0.0					0.0
263	26	9	0.0	0.0	0.0		0.0	0.0	0.0	0.0					0.0
264	26	10	0.0	0.0	0.0	0.0		0.0	0.0	0.0					0.0
265	26	11	0.0	0.0	0.0	0.0	0.0		0.0	0.0					0.0
266	26	12	0.0	0.0	0.0	0.0	0.0	0.0		0.0					0.0
267	26	13	0.0	0.0	0.0	0.0	0.0	0.0	0.0						0.0
268	27	0	0.0	0.0	0.0		0.0	0.0	0.0	0.0
269	27	1		0.0	0.0		0.0	0.0	0.0	0.0					0.0
270	27	3	0.0		0.0		0.0	0.0	0.0	0.0					0.0
271	27	5	0.0	0.0			0.0	0.0	0.0	0.0					0.0
272	27	10	0.0	0.0	0.0			0.0	0.0	0.0					0.0
273	27	11	0.0	0.0	0.0		0.0		0.0	0.0					0.0
274	27	12	0.0	0.0	0.0		0.0	0.0		0.0					0.0
275	27	13	0.0	0.0	0.0		0.0	0.0	0.0						0.0
276	28	0	0.0	0.0	0.0		0.0	0.0	0.0	0.0				0.0
277	28	1		0.0	1.0		0.0	0.0	0.0	0.0				0.0	0.0
278	28	3	0.0		0.0		0.0	0.0	0.0	0.0				0.0	0.0
279	28	4	0.0	0.0	0.0		0.0	0.0	0.0	0.0					0.0
280	28	5	1.0	0.0			0.0	0.0	0.0	0.0				0.0	0.0
281	28	10	0.0	0.0	0.0			0.0	0.0	0.0				0.0	0.0
282	28	11	0.0	0.0	0.0		0.0		0.0	0.0				0.0	0.0
283	28	12	0.0	0.0	0.0		0.0	0.0		0.0				0.0	0.0
284	28	13	0.0	0.0	0.0		0.0	0.0	0.0					0.0	0.0
285	29	0		0.0	0.0		0.0	0.0	0.0	0.0	0.0	0.0		0.0
286	29	2		0.0	1.0		0.0	0.0	0.0	0.0	0.0			0.0	0.0
287	29	3			0.0		0.0	0.0	0.0	0.0	0.0	0.0		0.0	0.0
288	29	4		0.0	0.0		0.0	0.0	0.0	0.0	0.0	0.0			0.0
289	29	5		0.0			0.0	0.0	0.0	0.0	0.0	1.0		0.0	0.0
290	29	10		0.0	0.0			0.0	0.0	0.0	0.0	0.0		0.0	0.0
291	29	11		0.0	0.0		0.0		0.0	0.0	0.0	0.0		0.0	0.0
292	29	12		0.0	0.0		0.0	0.0		0.0	0.0	0.0		0.0	0.0
293	29	13		0.0	0.0		0.0	0.0	0.0		0.0	0.0		0.0	0.0
294	29	15		0.0	0.0		0.0	0.0	0.0	0.0		0.0		0.0	0.0
295	30	0	0.0	0.0	0.0		0.0	0.0	0.0	0.0	0.0	0.0	0.0
296	30	1		0.0	1.0		0.0	0.0	0.0	0.0	0.0	0.0	0.0		0.0
297	30	2	0.0	0.0	0.0		0.0	0.0	0.0	0.0	0.0		0.0		0.0
298	30	3	0.0		0.0		0.0	0.0	0.0	0.0	0.0	0.0	0.0		0.0
299	30	5	1.0	0.0			0.0	0.0	0.0	0.0	0.0	0.0	0.0		0.0
300	30	6	0.0	0.0	0.0		0.0	0.0	0.0	0.0	0.0	0.0			0.0
301	30	10	0.0	0.0	0.0			0.0	0.0	0.0	0.0	0.0	0.0		0.0
302	30	11	0.0	0.0	0.0		0.0		0.0	0.0	0.0	0.0	0.0		0.0
303	30	12	0.0	0.0	0.0		0.0	0.0		0.0	0.0	0.0	0.0		0.0
304	30	13	0.0	0.0	0.0		0.0	0.0	0.0		0.0	0.0	0.0		0.0
305	30	15	0.0	0.0	0.0		0.0	0.0	0.0	0.0		0.0	0.0		0.0
306	31	0	0.0	0.0	0.0		0.0	0.0	0.0	0.0		0.0	0.0
307	31	1		0.0	1.0		0.0	0.0	0.0	0.0		0.0	0.0		0.0
308	31	2	0.0	0.0	0.0		0.0	0.0	0.0	0.0			0.0		0.0
309	31	3	0.0		0.0		0.0	0.0	0.0	0.0		0.0	0.0		0.0
310	31	5	1.0	0.0			0.0	0.0	0.0	0.0		0.0	0.0		0.0
311	31	6	0.0	0.0	0.0		0.0	0.0	0.0	0.0		0.0			0.0
312	31	10	0.0	0.0	0.0			0.0	0.0	0.0		0.0	0.0		0.0
313	31	11	0.0	0.0	0.0		0.0		0.0	0.0		0.0	0.0		0.0
314	31	12	0.0	0.0	0.0		0.0	0.0		0.0		0.0	0.0		0.0
315	31	13	0.0	0.0	0.0		0.0	0.0	0.0			0.0	0.0		0.0
316	32	0	0.0	0.0			0.0	0.0	0.0	0.0		0.0
317	32	1		0.0			0.0	0.0	0.0	0.0		0.0			0.0
318	32	2	0.0	0.0			0.0	0.0	0.0	0.0					0.0
319	32	3	0.0				0.0	0.0	0.0	0.0		0.0			0.0
320	32	10	0.0	0.0				0.0	0.0	0.0		0.0			0.0
321	32	11	0.0	0.0			0.0		0.0	0.0		0.0			0.0
322	32	12	0.0	0.0			0.0	0.0		0.0		0.0			0.0
323	32	13	0.0	0.0			0.0	0.0	0.0			0.0			0.0
324	33	2		0.0			0.0	0.0	0.0	0.0	0.0
325	33	3					0.0	0.0	0.0	0.0	0.0	0.0
326	33	10		0.0				0.0	0.0	0.0	0.0	0.0
327	33	11		0.0			0.0		0.0	0.0	0.0	0.0
328	33	12		0.0			0.0	0.0		0.0	0.0	0.0
329	33	13		0.0			0.0	0.0	0.0		0.0	0.0
330	33	15		0.0			0.0	0.0	0.0	0.0		0.0
331	34	0	0.0	0.0			0.0	0.0	0.0	0.0	0.0	0.0				0.0
332	34	1		0.0			0.0	0.0	0.0	0.0	0.0	0.0			0.0	0.0
333	34	2	0.0	0.0			0.0	0.0	0.0	0.0	0.0				0.0	0.0
334	34	3	0.0				0.0	0.0	0.0	0.0	0.0	0.0			0.0	0.0
335	34	7	0.0	0.0			0.0	0.0	0.0	0.0	0.0	0.0			0.0
336	34	10	0.0	0.0				0.0	0.0	0.0	0.0	0.0			0.0	0.0
337	34	11	0.0	0.0			0.0		0.0	0.0	0.0	0.0			0.0	0.0
338	34	12	0.0	0.0			0.0	0.0		0.0	0.0	0.0			0.0	0.0
339	34	13	0.0	0.0			0.0	0.0	0.0		0.0	0.0			0.0	0.0
340	34	15	0.0	0.0			0.0	0.0	0.0	0.0		0.0			0.0	0.0
341	35	0	0.0	0.0			0.0	0.0	0.0	0.0	0.0	0.0				0.0
342	35	1		0.0			0.0	0.0	0.0	0.0	0.0	0.0			0.0	0.0
343	35	2	0.0	0.0			0.0	0.0	0.0	0.0	0.0				0.0	0.0
344	35	3	0.0				0.0	0.0	0.0	0.0	0.0	0.0			0.0	0.0
345	35	7	0.0	0.0			0.0	0.0	0.0	0.0	0.0	0.0			0.0
346	35	10	0.0	0.0				0.0	0.0	0.0	0.0	0.0			0.0	0.0
347	35	11	0.0	0.0			0.0		0.0	0.0	0.0	0.0			0.0	0.0
348	35	12	0.0	0.0			0.0	0.0		0.0	0.0	0.0			0.0	0.0
349	35	13	0.0	0.0			0.0	0.0	0.0		0.0	0.0			0.0	0.0
350	35	15	0.0	0.0			0.0	0.0	0.0	0.0		0.0			0.0	0.0
351	36	1		0.0			0.0	0.0	0.0	0.0	0.0	0.0
352	36	2	0.0	0.0			0.0	0.0	0.0	0.0	0.0
353	36	3	0.0				0.0	0.0	0.0	0.0	0.0	0.0
354	36	10	0.0	0.0				0.0	0.0	0.0	0.0	0.0
355	36	11	0.0	0.0			0.0		0.0	0.0	0.0	0.0
356	36	12	0.0	0.0			0.0	0.0		0.0	0.0	0.0
357	36	13	0.0	0.0			0.0	0.0	0.0		0.0	0.0
358	36	15	0.0	0.0			0.0	0.0	0.0	0.0		0.0
359	37	0	0.0	0.0			0.0	0.0	0.0	0.0	0.0	0.0				0.0
360	37	1		0.0			0.0	0.0	0.0	0.0	0.0	0.0			0.0	0.0
361	37	2	0.0	0.0			0.0	0.0	0.0	0.0	0.0				0.0	0.0
362	37	3	0.0				0.0	0.0	0.0	0.0	0.0	0.0			0.0	0.0
363	37	7	0.0	0.0			0.0	0.0	0.0	0.0	0.0	0.0			0.0
364	37	10	0.0	0.0				0.0	0.0	0.0	0.0	0.0			0.0	0.0
365	37	11	0.0	0.0			0.0		0.0	0.0	0.0	0.0			0.0	0.0
366	37	12	0.0	0.0			0.0	0.0		0.0	0.0	0.0			0.0	0.0
367	37	13	0.0	0.0			0.0	0.0	0.0		0.0	0.0			0.0	0.0
368	37	15	0.0	0.0			0.0	0.0	0.0	0.0		0.0			0.0	0.0
369	38	0	0.0	0.0			0.0	0.0	0.0	0.0	0.0	0.0
370	38	1		0.0			0.0	0.0	0.0	0.0	0.0	0.0			0.0
371	38	2	0.0	0.0			0.0	0.0	0.0	0.0	0.0				0.0
372	38	3	0.0				0.0	0.0	0.0	0.0	0.0	0.0			0.0
373	38	10	0.0	0.0				0.0	0.0	0.0	0.0	0.0			0.0
374	38	11	0.0	0.0			0.0		0.0	0.0	0.0	0.0			0.0
375	38	12	0.0	0.0			0.0	0.0		0.0	0.0	0.0			0.0
376	38	13	0.0	0.0			0.0	0.0	0.0		0.0	0.0			0.0
377	38	15	0.0	0.0			0.0	0.0	0.0	0.0		0.0			0.0
378	39	0	0.0	0.0			0.0	0.0	0.0	0.0	0.0	0.0
379	39	1		0.0			0.0	0.0	0.0	0.0	0.0	0.0			0.0
380	39	2	0.0	0.0			0.0	0.0	0.0	0.0	0.0				0.0
381	39	3	0.0				0.0	0.0	0.0	0.0	0.0	0.0			0.0
382	39	10	0.0	0.0				0.0	0.0	0.0	0.0	0.0			0.0
383	39	11	0.0	0.0			0.0		0.0	0.0	0.0	0.0			0.0
384	39	12	0.0	0.0			0.0	0.0		0.0	0.0	0.0			0.0
385	39	13	0.0	0.0			0.0	0.0	0.0		0.0	0.0			0.0
386	39	15	0.0	0.0			0.0	0.0	0.0	0.0		0.0			0.0
387	40	0	0.0	0.0			0.0	0.0	0.0	0.0	0.0			0.0		0.0
388	40	1		0.0			0.0	0.0	0.0	0.0	0.0			0.0	0.0	0.0
389	40	3	0.0				0.0	0.0	0.0	0.0	0.0			0.0	0.0	0.0
390	40	4	0.0	0.0			0.0	0.0	0.0	0.0	1.0				0.0	0.0
391	40	7	0.0	0.0			0.0	0.0	0.0	0.0	0.0			0.0	0.0
392	40	10	0.0	0.0				0.0	0.0	0.0	0.0			0.0	0.0	0.0
393	40	11	0.0	0.0			0.0		0.0	0.0	0.0			0.0	0.0	0.0
394	40	12	0.0	0.0			0.0	0.0		0.0	0.0			0.0	0.0	0.0
395	40	13	0.0	0.0			0.0	0.0	0.0		0.0			0.0	0.0	0.0
396	40	15	0.0	0.0			0.0	0.0	0.0	0.0				1.0	0.0	0.0
397	41	0	0.0	0.0			0.0	0.0	0.0	0.0	0.0			0.0		0.0
398	41	1		0.0			0.0	0.0	0.0	0.0	0.0			0.0	0.0	0.0
399	41	3	0.0				0.0	0.0	0.0	0.0	0.0			0.0	0.0	0.0
400	41	4	0.0	0.0			0.0	0.0	0.0	0.0	1.0				0.0	0.0
401	41	7	0.0	0.0			0.0	0.0	0.0	0.0	0.0			0.0	0.0
402	41	10	0.0	0.0				0.0	0.0	0.0	0.0			0.0	0.0	0.0
403	41	11	0.0	0.0			0.0		0.0	0.0	0.0			0.0	0.0	0.0
404	41	12	0.0	0.0			0.0	0.0		0.0	0.0			0.0	0.0	0.0
405	41	13	0.0	0.0			0.0	0.0	0.0		0.0			0.0	0.0	0.0
406	41	15	0.0	0.0			0.0	0.0	0.0	0.0				1.0	0.0	0.0
407	42	0	0.0	0.0	0.0		0.0	0.0	0.0	0.0	0.0			0.0		0.0
408	42	1		0.0	0.0		0.0	0.0	0.0	0.0	0.0			1.0	0.0	0.0
409	42	3	0.0		0.0		0.0	0.0	0.0	0.0	0.0			0.0	0.0	0.0
410	42	4	1.0	0.0	0.0		0.0	0.0	0.0	0.0	0.0				0.0	0.0
411	42	5	0.0	0.0			0.0	0.0	0.0	0.0	0.0			0.0	0.0	0.0
412	42	7	0.0	0.0	0.0		0.0	0.0	0.0	0.0	0.0			0.0	0.0
413	42	10	0.0	0.0	0.0			0.0	0.0	0.0	0.0			0.0	0.0	0.0
414	42	11	0.0	0.0	0.0		0.0		0.0	0.0	0.0			0.0	0.0	0.0
415	42	12	0.0	0.0	0.0		0.0	0.0		0.0	0.0			0.0	0.0	0.0
416	42	13	0.0	0.0	0.0		0.0	0.0	0.0		0.0			0.0	0.0	0.0
417	42	15	0.0	0.0	0.0		0.0	0.0	0.0	0.0				0.0	0.0	0.0
418	43	0	0.0	0.0	0.0		0.0	0.0	0.0	0.0	0.0					0.0
419	43	1		0.0	0.0		0.0	0.0	0.0	0.0	0.0				0.0	0.0
420	43	3	0.0		0.0		0.0	0.0	0.0	0.0	0.0				0.0	0.0
421	43	5	0.0	0.0			0.0	0.0	0.0	0.0	0.0				0.0	0.0
422	43	7	0.0	0.0	0.0		0.0	0.0	0.0	0.0	0.0				0.0
423	43	10	0.0	0.0	0.0			0.0	0.0	0.0	0.0				0.0	0.0
424	43	11	0.0	0.0	0.0		0.0		0.0	0.0	0.0				0.0	0.0
425	43	12	0.0	0.0	0.0		0.0	0.0		0.0	0.0				0.0	0.0
426	43	13	0.0	0.0	0.0		0.0	0.0	0.0		0.0				0.0	0.0
427	43	15	0.0	0.0	0.0		0.0	0.0	0.0	0.0					0.0	0.0
428	44	0	0.0	0.0	0.0		0.0	0.0	0.0	0.0	0.0					0.0
429	44	1		0.0	0.0		0.0	0.0	0.0	0.0	0.0				0.0	0.0
430	44	3	0.0		0.0		0.0	0.0	0.0	0.0	0.0				0.0	0.0
431	44	5	0.0	0.0			0.0	0.0	0.0	0.0	0.0				0.0	0.0
432	44	7	0.0	0.0	0.0		0.0	0.0	0.0	0.0	0.0				0.0
433	44	10	0.0	0.0	0.0			0.0	0.0	0.0	0.0				0.0	0.0
434	44	11	0.0	0.0	0.0		0.0		0.0	0.0	0.0				0.0	0.0
435	44	12	0.0	0.0	0.0		0.0	0.0		0.0	0.0				0.0	0.0
436	44	13	0.0	0.0	0.0		0.0	0.0	0.0		0.0				0.0	0.0
437	44	15	0.0	0.0	0.0		0.0	0.0	0.0	0.0					0.0	0.0
438	45	0	0.0	0.0	0.0		0.0	0.0	0.0	0.0	0.0					0.0
439	45	1		0.0	0.0		0.0	0.0	0.0	0.0	0.0				0.0	0.0
440	45	3	0.0		0.0		0.0	0.0	0.0	0.0	0.0				0.0	0.0
441	45	5	0.0	0.0			0.0	0.0	0.0	0.0	0.0				0.0	0.0
442	45	7	0.0	0.0	0.0		0.0	0.0	0.0	0.0	0.0				0.0
443	45	10	0.0	0.0	0.0			0.0	0.0	0.0	0.0				0.0	0.0
444	45	11	0.0	0.0	0.0		0.0		0.0	0.0	0.0				0.0	0.0
445	45	12	0.0	0.0	0.0		0.0	0.0		0.0	0.0				0.0	0.0
446	45	13	0.0	0.0	0.0		0.0	0.0	0.0		0.0				0.0	0.0
447	45	15	0.0	0.0	0.0		0.0	0.0	0.0	0.0					0.0	0.0
448	46	0	0.0	0.0	0.0		0.0	0.0	0.0	0.0	0.0					0.0
449	46	1		0.0	0.0		0.0	0.0	0.0	0.0	0.0				0.0	0.0
450	46	3	0.0		0.0		0.0	0.0	0.0	0.0	0.0				0.0	0.0
451	46	5	0.0	0.0			0.0	0.0	0.0	0.0	0.0				0.0	0.0
452	46	7	0.0	0.0	0.0		0.0	0.0	0.0	0.0	0.0				0.0
453	46	10	0.0	0.0	0.0			0.0	0.0	0.0	0.0				0.0	0.0
454	46	11	0.0	0.0	0.0		0.0		0.0	0.0	0.0				0.0	0.0
455	46	12	0.0	0.0	0.0		0.0	0.0		0.0	0.0				0.0	0.0
456	46	13	0.0	0.0	0.0		0.0	0.0	0.0		0.0				0.0	0.0
457	46	15	0.0	0.0	0.0		0.0	0.0	0.0	0.0					0.0	0.0
458	47	1		0.0	0.0		0.0	0.0	0.0	0.0	0.0					0.0
459	47	3	0.0		0.0		0.0	0.0	0.0	0.0	0.0					0.0
460	47	5	0.0	0.0			0.0	0.0	0.0	0.0	0.0					0.0
461	47	7	0.0	0.0	0.0		0.0	0.0	0.0	0.0	0.0
462	47	10	0.0	0.0	0.0			0.0	0.0	0.0	0.0					0.0
463	47	11	0.0	0.0	0.0		0.0		0.0	0.0	0.0					0.0
464	47	12	0.0	0.0	0.0		0.0	0.0		0.0	0.0					0.0
465	47	13	0.0	0.0	0.0		0.0	0.0	0.0		0.0					0.0
466	47	15	0.0	0.0	0.0		0.0	0.0	0.0	0.0						0.0
467	48	0	0.0	0.0	0.0		0.0	0.0	0.0	0.0	0.0
468	48	1		0.0	0.0		0.0	0.0	0.0	0.0	0.0				0.0
469	48	3	0.0		0.0		0.0	0.0	0.0	0.0	0.0				0.0
470	48	5	0.0	0.0			0.0	0.0	0.0	0.0	0.0				0.0
471	48	10	0.0	0.0	0.0			0.0	0.0	0.0	0.0				0.0
472	48	11	0.0	0.0	0.0		0.0		0.0	0.0	0.0				0.0
473	48	12	0.0	0.0	0.0		0.0	0.0		0.0	0.0				0.0
474	48	13	0.0	0.0	0.0		0.0	0.0	0.0		0.0				0.0
475	48	15	0.0	0.0	0.0		0.0	0.0	0.0	0.0					0.0
476	49	0	0.0	0.0			0.0	0.0	0.0	0.0	0.0
477	49	1		0.0			1.0	0.0	0.0	0.0	0.0				0.0
478	49	3	0.0				0.0	0.0	0.0	0.0	0.0				0.0
479	49	10	1.0	0.0				0.0	0.0	0.0	0.0				0.0
480	49	11	0.0	0.0			0.0		0.0	0.0	0.0				0.0
481	49	12	0.0	0.0			0.0	0.0		0.0	0.0				0.0
482	49	13	0.0	0.0			0.0	0.0	0.0		0.0				0.0
483	49	15	0.0	0.0			0.0	0.0	0.0	0.0					0.0
484	50	1		0.0			1.0	0.0	0.0	0.0	0.0
485	50	3	0.0				0.0	0.0	0.0	0.0	0.0
486	50	10	1.0	0.0				0.0	0.0	0.0	0.0
487	50	11	0.0	0.0			0.0		0.0	0.0	0.0
488	50	12	0.0	0.0			0.0	0.0		0.0	0.0
489	50	13	0.0	0.0			0.0	0.0	0.0		0.0
490	50	15	0.0	0.0			0.0	0.0	0.0	0.0
491	51	0	0.0	0.0			0.0	0.0	0.0	0.0
492	51	1		0.0			1.0	0.0	0.0	0.0					0.0
493	51	3	0.0				0.0	0.0	0.0	0.0					0.0
494	51	10	1.0	0.0				0.0	0.0	0.0					0.0
495	51	11	0.0	0.0			0.0		0.0	0.0					0.0
496	51	12	0.0	0.0			0.0	0.0		0.0					0.0
497	51	13	0.0	0.0			0.0	0.0	0.0						0.0
