## Supplementary material for "The BumbleBox: An open-source platform for quantifying behavior in bumblebee colonies": Sample BumbleBox Data Output: bumblebox-01_2023-10-28_15-50-03_raw.csv

filename	colony number	datetime	frame	ID	centroidX	centroidY	frontX	frontY
bumblebox-01_2023-10-28_15-50-03	01	2023-10-28_15-50-03	0	7	2356.0	2121.75	2350.5	2152.0
bumblebox-01_2023-10-28_15-50-03	01	2023-10-28_15-50-03	0	1	2371.25	2039.25	2352.0	2040.0
bumblebox-01_2023-10-28_15-50-03	01	2023-10-28_15-50-03	0	12	2127.0	1842.5	2152.0	1864.0
bumblebox-01_2023-10-28_15-50-03	01	2023-10-28_15-50-03	0	9	2404.5	1632.25	2418.5	1622.5
bumblebox-01_2023-10-28_15-50-03	01	2023-10-28_15-50-03	0	11	1850.0	1538.25	1823.5	1548.5
bumblebox-01_2023-10-28_15-50-03	01	2023-10-28_15-50-03	0	3	1345.0	1417.25	1339.0	1448.5
bumblebox-01_2023-10-28_15-50-03	01	2023-10-28_15-50-03	0	15	1771.25	1246.25	1803.5	1243.5
bumblebox-01_2023-10-28_15-50-03	01	2023-10-28_15-50-03	0	13	2802.75	893.0	2773.5	884.0
bumblebox-01_2023-10-28_15-50-03	01	2023-10-28_15-50-03	0	10	3286.25	2351.5	3277.0	2381.5
bumblebox-01_2023-10-28_15-50-03	01	2023-10-28_15-50-03	1	7	2267.0	2173.0	2238.0	2184.0
bumblebox-01_2023-10-28_15-50-03	01	2023-10-28_15-50-03	1	12	2106.25	1881.75	2129.0	1905.5
bumblebox-01_2023-10-28_15-50-03	01	2023-10-28_15-50-03	1	9	2403.5	1626.5	2415.0	1617.5
bumblebox-01_2023-10-28_15-50-03	01	2023-10-28_15-50-03	1	11	1846.5	1535.5	1821.0	1545.5
bumblebox-01_2023-10-28_15-50-03	01	2023-10-28_15-50-03	1	3	1344.75	1416.75	1339.0	1448.0
bumblebox-01_2023-10-28_15-50-03	01	2023-10-28_15-50-03	1	15	1864.5	1200.25	1895.0	1197.0
bumblebox-01_2023-10-28_15-50-03	01	2023-10-28_15-50-03	1	10	3286.5	2351.0	3277.0	2381.0
bumblebox-01_2023-10-28_15-50-03	01	2023-10-28_15-50-03	1	13	2718.75	863.25	2689.0	854.5
bumblebox-01_2023-10-28_15-50-03	01	2023-10-28_15-50-03	2	10	3286.25	2351.5	3277.0	2381.5
bumblebox-01_2023-10-28_15-50-03	01	2023-10-28_15-50-03	2	7	2241.5	2215.5	2214.5	2226.0
bumblebox-01_2023-10-28_15-50-03	01	2023-10-28_15-50-03	2	1	2348.0	2064.0	2324.0	2072.5
bumblebox-01_2023-10-28_15-50-03	01	2023-10-28_15-50-03	2	12	2104.25	1885.0	2119.0	1914.5
bumblebox-01_2023-10-28_15-50-03	01	2023-10-28_15-50-03	2	9	2400.75	1626.75	2413.5	1618.0
bumblebox-01_2023-10-28_15-50-03	01	2023-10-28_15-50-03	2	11	1850.25	1533.75	1825.0	1545.0
bumblebox-01_2023-10-28_15-50-03	01	2023-10-28_15-50-03	2	3	1344.75	1417.25	1339.0	1448.0
bumblebox-01_2023-10-28_15-50-03	01	2023-10-28_15-50-03	2	15	1887.75	1155.5	1916.0	1148.5
bumblebox-01_2023-10-28_15-50-03	01	2023-10-28_15-50-03	2	13	2684.25	803.0	2658.0	787.0
bumblebox-01_2023-10-28_15-50-03	01	2023-10-28_15-50-03	3	7	2229.75	2230.25	2201.0	2239.0
bumblebox-01_2023-10-28_15-50-03	01	2023-10-28_15-50-03	3	12	2072.25	1903.5	2079.0	1932.5
bumblebox-01_2023-10-28_15-50-03	01	2023-10-28_15-50-03	3	11	1855.0	1534.75	1830.0	1547.5
bumblebox-01_2023-10-28_15-50-03	01	2023-10-28_15-50-03	3	3	1344.5	1416.75	1339.0	1448.0
bumblebox-01_2023-10-28_15-50-03	01	2023-10-28_15-50-03	3	15	1945.75	1166.5	1972.5	1156.5
bumblebox-01_2023-10-28_15-50-03	01	2023-10-28_15-50-03	3	13	2708.0	734.75	2694.0	707.5
bumblebox-01_2023-10-28_15-50-03	01	2023-10-28_15-50-03	3	10	3287.0	2351.5	3278.0	2381.0
bumblebox-01_2023-10-28_15-50-03	01	2023-10-28_15-50-03	3	9	2389.25	1620.0	2406.0	1609.5
bumblebox-01_2023-10-28_15-50-03	01	2023-10-28_15-50-03	4	7	2203.5	2213.5	2175.5	2222.5
bumblebox-01_2023-10-28_15-50-03	01	2023-10-28_15-50-03	4	1	2320.5	2086.0	2291.0	2101.0
bumblebox-01_2023-10-28_15-50-03	01	2023-10-28_15-50-03	4	12	2082.5	1906.25	2092.5	1937.0
bumblebox-01_2023-10-28_15-50-03	01	2023-10-28_15-50-03	4	9	2387.0	1630.5	2402.5	1627.5
bumblebox-01_2023-10-28_15-50-03	01	2023-10-28_15-50-03	4	11	1857.75	1539.0	1832.5	1551.0
bumblebox-01_2023-10-28_15-50-03	01	2023-10-28_15-50-03	4	3	1344.5	1416.75	1338.5	1448.5
bumblebox-01_2023-10-28_15-50-03	01	2023-10-28_15-50-03	4	13	2738.0	681.0	2732.5	650.5
bumblebox-01_2023-10-28_15-50-03	01	2023-10-28_15-50-03	4	10	3286.5	2351.0	3277.5	2381.0
bumblebox-01_2023-10-28_15-50-03	01	2023-10-28_15-50-03	5	7	2182.25	2216.75	2152.5	2224.0
bumblebox-01_2023-10-28_15-50-03	01	2023-10-28_15-50-03	5	12	2084.0	1914.5	2091.5	1945.5
bumblebox-01_2023-10-28_15-50-03	01	2023-10-28_15-50-03	5	9	2381.75	1613.25	2397.5	1607.0
bumblebox-01_2023-10-28_15-50-03	01	2023-10-28_15-50-03	5	11	1841.5	1537.75	1815.0	1550.5
bumblebox-01_2023-10-28_15-50-03	01	2023-10-28_15-50-03	5	3	1345.0	1417.0	1339.5	1448.5
bumblebox-01_2023-10-28_15-50-03	01	2023-10-28_15-50-03	5	13	2811.0	679.75	2816.0	649.0
bumblebox-01_2023-10-28_15-50-03	01	2023-10-28_15-50-03	5	10	3286.75	2351.0	3277.5	2381.0
bumblebox-01_2023-10-28_15-50-03	01	2023-10-28_15-50-03	5	1	2279.25	2122.5	2249.5	2134.5
bumblebox-01_2023-10-28_15-50-03	01	2023-10-28_15-50-03	6	7	2113.5	2218.75	2085.0	2226.5
bumblebox-01_2023-10-28_15-50-03	01	2023-10-28_15-50-03	6	1	2263.5	2130.0	2232.0	2140.0
bumblebox-01_2023-10-28_15-50-03	01	2023-10-28_15-50-03	6	12	2095.0	1913.75	2106.5	1944.0
bumblebox-01_2023-10-28_15-50-03	01	2023-10-28_15-50-03	6	9	2398.0	1632.75	2409.5	1620.5
bumblebox-01_2023-10-28_15-50-03	01	2023-10-28_15-50-03	6	11	1850.5	1539.75	1825.5	1554.5
bumblebox-01_2023-10-28_15-50-03	01	2023-10-28_15-50-03	6	3	1345.5	1417.25	1339.5	1448.5
bumblebox-01_2023-10-28_15-50-03	01	2023-10-28_15-50-03	6	15	2013.25	1123.25	2038.5	1113.0
bumblebox-01_2023-10-28_15-50-03	01	2023-10-28_15-50-03	6	13	2865.0	688.25	2879.0	661.0
bumblebox-01_2023-10-28_15-50-03	01	2023-10-28_15-50-03	6	10	3287.25	2351.25	3278.5	2381.5
bumblebox-01_2023-10-28_15-50-03	01	2023-10-28_15-50-03	7	7	2114.25	2228.5	2084.5	2236.0
bumblebox-01_2023-10-28_15-50-03	01	2023-10-28_15-50-03	7	12	2098.0	1915.25	2102.5	1946.0
bumblebox-01_2023-10-28_15-50-03	01	2023-10-28_15-50-03	7	9	2403.0	1640.25	2413.5	1627.5
bumblebox-01_2023-10-28_15-50-03	01	2023-10-28_15-50-03	7	11	1842.25	1538.0	1821.5	1555.0
bumblebox-01_2023-10-28_15-50-03	01	2023-10-28_15-50-03	7	3	1345.5	1416.75	1339.5	1447.5
bumblebox-01_2023-10-28_15-50-03	01	2023-10-28_15-50-03	7	15	2003.5	1135.0	2034.0	1134.0
bumblebox-01_2023-10-28_15-50-03	01	2023-10-28_15-50-03	7	13	2951.25	692.75	2966.0	670.0
bumblebox-01_2023-10-28_15-50-03	01	2023-10-28_15-50-03	7	10	3286.75	2351.25	3277.5	2381.0
bumblebox-01_2023-10-28_15-50-03	01	2023-10-28_15-50-03	8	10	3287.0	2351.5	3278.0	2381.5
bumblebox-01_2023-10-28_15-50-03	01	2023-10-28_15-50-03	8	7	2042.0	2252.75	2011.0	2253.5
bumblebox-01_2023-10-28_15-50-03	01	2023-10-28_15-50-03	8	12	2101.0	1922.25	2107.5	1953.0
bumblebox-01_2023-10-28_15-50-03	01	2023-10-28_15-50-03	8	9	2412.0	1651.75	2421.5	1640.0
bumblebox-01_2023-10-28_15-50-03	01	2023-10-28_15-50-03	8	11	1831.5	1535.25	1814.0	1552.5
bumblebox-01_2023-10-28_15-50-03	01	2023-10-28_15-50-03	8	3	1345.0	1417.0	1339.0	1448.5
bumblebox-01_2023-10-28_15-50-03	01	2023-10-28_15-50-03	8	15	2033.5	1133.0	2064.5	1138.5
bumblebox-01_2023-10-28_15-50-03	01	2023-10-28_15-50-03	8	1	2278.25	2126.75	2256.5	2131.5
bumblebox-01_2023-10-28_15-50-03	01	2023-10-28_15-50-03	8	13	2995.75	663.5	3006.5	639.5
bumblebox-01_2023-10-28_15-50-03	01	2023-10-28_15-50-03	9	7	1997.25	2320.0	1969.5	2332.5
bumblebox-01_2023-10-28_15-50-03	01	2023-10-28_15-50-03	9	12	2121.5	1946.5	2133.5	1975.5
bumblebox-01_2023-10-28_15-50-03	01	2023-10-28_15-50-03	9	9	2412.5	1652.5	2423.0	1641.0
bumblebox-01_2023-10-28_15-50-03	01	2023-10-28_15-50-03	9	11	1825.75	1532.0	1811.0	1551.0
bumblebox-01_2023-10-28_15-50-03	01	2023-10-28_15-50-03	9	3	1345.25	1417.0	1339.5	1448.5
bumblebox-01_2023-10-28_15-50-03	01	2023-10-28_15-50-03	9	15	2100.5	1138.25	2121.5	1142.0
bumblebox-01_2023-10-28_15-50-03	01	2023-10-28_15-50-03	9	10	3287.25	2351.5	3278.0	2381.0
bumblebox-01_2023-10-28_15-50-03	01	2023-10-28_15-50-03	9	8	2152.75	1349.0	2173.0	1358.5
bumblebox-01_2023-10-28_15-50-03	01	2023-10-28_15-50-03	9	13	3023.75	630.5	3032.0	604.5
bumblebox-01_2023-10-28_15-50-03	01	2023-10-28_15-50-03	10	7	1967.0	2389.5	1942.5	2405.5
bumblebox-01_2023-10-28_15-50-03	01	2023-10-28_15-50-03	10	12	2142.25	1952.5	2155.0	1981.5
bumblebox-01_2023-10-28_15-50-03	01	2023-10-28_15-50-03	10	9	2411.25	1645.75	2421.0	1634.5
bumblebox-01_2023-10-28_15-50-03	01	2023-10-28_15-50-03	10	11	1815.5	1530.0	1803.5	1550.0
bumblebox-01_2023-10-28_15-50-03	01	2023-10-28_15-50-03	10	3	1345.0	1417.0	1339.0	1448.0
bumblebox-01_2023-10-28_15-50-03	01	2023-10-28_15-50-03	10	10	3287.25	2351.75	3278.5	2382.0
bumblebox-01_2023-10-28_15-50-03	01	2023-10-28_15-50-03	10	6	2131.25	1512.5	2128.0	1536.0
bumblebox-01_2023-10-28_15-50-03	01	2023-10-28_15-50-03	10	13	3024.0	639.0	3035.5	615.0
bumblebox-01_2023-10-28_15-50-03	01	2023-10-28_15-50-03	11	7	1943.75	2369.25	1923.5	2384.0
bumblebox-01_2023-10-28_15-50-03	01	2023-10-28_15-50-03	11	12	2158.25	1965.0	2169.5	1994.0
bumblebox-01_2023-10-28_15-50-03	01	2023-10-28_15-50-03	11	9	2404.25	1630.5	2414.5	1619.5
bumblebox-01_2023-10-28_15-50-03	01	2023-10-28_15-50-03	11	6	2128.75	1577.25	2120.0	1607.0
bumblebox-01_2023-10-28_15-50-03	01	2023-10-28_15-50-03	11	11	1794.5	1534.5	1786.5	1554.0
bumblebox-01_2023-10-28_15-50-03	01	2023-10-28_15-50-03	11	8	2050.25	1476.5	2064.0	1446.5
bumblebox-01_2023-10-28_15-50-03	01	2023-10-28_15-50-03	11	3	1344.75	1417.25	1339.0	1448.0
bumblebox-01_2023-10-28_15-50-03	01	2023-10-28_15-50-03	11	10	3287.0	2352.0	3278.0	2382.0
bumblebox-01_2023-10-28_15-50-03	01	2023-10-28_15-50-03	11	13	3042.0	640.5	3056.5	618.0
bumblebox-01_2023-10-28_15-50-03	01	2023-10-28_15-50-03	12	7	1958.0	2366.25	1942.0	2388.0
bumblebox-01_2023-10-28_15-50-03	01	2023-10-28_15-50-03	12	12	2167.25	1984.75	2180.0	2012.0
bumblebox-01_2023-10-28_15-50-03	01	2023-10-28_15-50-03	12	6	2045.5	1640.0	2026.0	1665.5
bumblebox-01_2023-10-28_15-50-03	01	2023-10-28_15-50-03	12	9	2403.25	1635.0	2412.5	1623.5
bumblebox-01_2023-10-28_15-50-03	01	2023-10-28_15-50-03	12	11	1793.5	1515.0	1793.5	1541.0
bumblebox-01_2023-10-28_15-50-03	01	2023-10-28_15-50-03	12	8	2014.75	1453.75	2022.0	1421.5
bumblebox-01_2023-10-28_15-50-03	01	2023-10-28_15-50-03	12	3	1344.75	1417.5	1338.5	1449.0
bumblebox-01_2023-10-28_15-50-03	01	2023-10-28_15-50-03	12	10	3287.25	2351.5	3278.5	2381.5
bumblebox-01_2023-10-28_15-50-03	01	2023-10-28_15-50-03	12	13	3083.75	621.0	3099.5	599.0
bumblebox-01_2023-10-28_15-50-03	01	2023-10-28_15-50-03	13	7	1986.0	2377.75	1974.5	2401.0
bumblebox-01_2023-10-28_15-50-03	01	2023-10-28_15-50-03	13	12	2172.75	1985.75	2179.0	2014.0
bumblebox-01_2023-10-28_15-50-03	01	2023-10-28_15-50-03	13	6	2002.75	1694.75	1987.5	1715.0
bumblebox-01_2023-10-28_15-50-03	01	2023-10-28_15-50-03	13	9	2398.5	1638.75	2412.0	1627.0
bumblebox-01_2023-10-28_15-50-03	01	2023-10-28_15-50-03	13	11	1797.25	1526.25	1797.0	1550.5
bumblebox-01_2023-10-28_15-50-03	01	2023-10-28_15-50-03	13	3	1344.75	1416.75	1339.0	1448.5
bumblebox-01_2023-10-28_15-50-03	01	2023-10-28_15-50-03	13	8	2039.5	1377.75	2040.5	1344.0
bumblebox-01_2023-10-28_15-50-03	01	2023-10-28_15-50-03	13	10	3286.75	2351.75	3277.5	2381.5
bumblebox-01_2023-10-28_15-50-03	01	2023-10-28_15-50-03	13	13	3103.5	636.75	3124.0	619.0
bumblebox-01_2023-10-28_15-50-03	01	2023-10-28_15-50-03	14	7	2032.5	2375.5	2027.5	2404.5
bumblebox-01_2023-10-28_15-50-03	01	2023-10-28_15-50-03	14	10	3286.25	2352.0	3278.0	2381.5
bumblebox-01_2023-10-28_15-50-03	01	2023-10-28_15-50-03	14	12	2163.75	1991.0	2164.0	2020.5
bumblebox-01_2023-10-28_15-50-03	01	2023-10-28_15-50-03	14	11	1806.5	1530.75	1800.0	1553.0
bumblebox-01_2023-10-28_15-50-03	01	2023-10-28_15-50-03	14	3	1344.5	1417.75	1338.0	1449.5
bumblebox-01_2023-10-28_15-50-03	01	2023-10-28_15-50-03	14	8	2071.5	1400.75	2047.5	1382.5
bumblebox-01_2023-10-28_15-50-03	01	2023-10-28_15-50-03	14	9	2412.5	1630.25	2422.0	1616.5
bumblebox-01_2023-10-28_15-50-03	01	2023-10-28_15-50-03	14	13	3081.25	659.25	3103.5	652.0
bumblebox-01_2023-10-28_15-50-03	01	2023-10-28_15-50-03	15	7	2012.75	2392.25	2002.0	2420.0
bumblebox-01_2023-10-28_15-50-03	01	2023-10-28_15-50-03	15	12	2165.5	1984.25	2156.5	2012.0
bumblebox-01_2023-10-28_15-50-03	01	2023-10-28_15-50-03	15	9	2410.25	1635.25	2418.5	1622.0
bumblebox-01_2023-10-28_15-50-03	01	2023-10-28_15-50-03	15	11	1827.5	1537.25	1813.5	1557.0
bumblebox-01_2023-10-28_15-50-03	01	2023-10-28_15-50-03	15	3	1345.5	1417.0	1339.5	1448.0
bumblebox-01_2023-10-28_15-50-03	01	2023-10-28_15-50-03	15	8	2032.25	1380.75	2002.5	1368.5
bumblebox-01_2023-10-28_15-50-03	01	2023-10-28_15-50-03	15	10	3286.0	2351.75	3277.5	2381.5
bumblebox-01_2023-10-28_15-50-03	01	2023-10-28_15-50-03	15	13	3050.0	695.5	3077.0	688.5
bumblebox-01_2023-10-28_15-50-03	01	2023-10-28_15-50-03	16	7	1908.0	2399.25	1882.0	2414.5
bumblebox-01_2023-10-28_15-50-03	01	2023-10-28_15-50-03	16	12	2162.25	1991.25	2155.0	2019.0
bumblebox-01_2023-10-28_15-50-03	01	2023-10-28_15-50-03	16	9	2411.75	1643.5	2422.5	1630.0
bumblebox-01_2023-10-28_15-50-03	01	2023-10-28_15-50-03	16	11	1835.5	1535.75	1819.5	1555.0
bumblebox-01_2023-10-28_15-50-03	01	2023-10-28_15-50-03	16	3	1345.0	1417.5	1339.5	1448.5
bumblebox-01_2023-10-28_15-50-03	01	2023-10-28_15-50-03	16	8	2040.25	1394.0	2008.5	1401.5
bumblebox-01_2023-10-28_15-50-03	01	2023-10-28_15-50-03	16	10	3286.5	2352.0	3277.5	2382.0
bumblebox-01_2023-10-28_15-50-03	01	2023-10-28_15-50-03	16	13	3049.5	740.25	3078.0	730.5
bumblebox-01_2023-10-28_15-50-03	01	2023-10-28_15-50-03	17	7	1826.0	2516.0	1799.5	2531.0
bumblebox-01_2023-10-28_15-50-03	01	2023-10-28_15-50-03	17	12	2165.0	1997.0	2158.5	2024.5
bumblebox-01_2023-10-28_15-50-03	01	2023-10-28_15-50-03	17	6	1980.25	1797.75	1992.0	1826.5
bumblebox-01_2023-10-28_15-50-03	01	2023-10-28_15-50-03	17	9	2404.25	1650.25	2420.0	1640.5
bumblebox-01_2023-10-28_15-50-03	01	2023-10-28_15-50-03	17	11	1840.75	1527.5	1824.0	1547.0
bumblebox-01_2023-10-28_15-50-03	01	2023-10-28_15-50-03	17	8	2032.25	1418.0	2000.0	1424.5
bumblebox-01_2023-10-28_15-50-03	01	2023-10-28_15-50-03	17	3	1344.5	1417.5	1338.5	1448.5
bumblebox-01_2023-10-28_15-50-03	01	2023-10-28_15-50-03	17	10	3286.5	2352.0	3277.5	2382.0
bumblebox-01_2023-10-28_15-50-03	01	2023-10-28_15-50-03	17	13	3068.0	717.25	3093.5	703.0
bumblebox-01_2023-10-28_15-50-03	01	2023-10-28_15-50-03	18	7	1641.5	2651.25	1611.5	2657.0
bumblebox-01_2023-10-28_15-50-03	01	2023-10-28_15-50-03	18	12	2171.5	1991.25	2161.5	2018.0
bumblebox-01_2023-10-28_15-50-03	01	2023-10-28_15-50-03	18	6	1979.25	1813.0	1990.0	1841.5
bumblebox-01_2023-10-28_15-50-03	01	2023-10-28_15-50-03	18	9	2401.5	1627.75	2415.5	1617.5
bumblebox-01_2023-10-28_15-50-03	01	2023-10-28_15-50-03	18	11	1841.0	1530.25	1824.5	1550.5
bumblebox-01_2023-10-28_15-50-03	01	2023-10-28_15-50-03	18	3	1345.0	1417.25	1339.5	1448.5
bumblebox-01_2023-10-28_15-50-03	01	2023-10-28_15-50-03	18	8	2032.5	1392.75	2001.0	1388.5
bumblebox-01_2023-10-28_15-50-03	01	2023-10-28_15-50-03	18	10	3286.25	2351.75	3277.5	2382.0
bumblebox-01_2023-10-28_15-50-03	01	2023-10-28_15-50-03	18	13	3058.5	712.75	3084.0	696.5
bumblebox-01_2023-10-28_15-50-03	01	2023-10-28_15-50-03	19	10	3286.75	2351.75	3277.5	2381.5
bumblebox-01_2023-10-28_15-50-03	01	2023-10-28_15-50-03	19	12	2171.25	1993.0	2162.5	2020.0
bumblebox-01_2023-10-28_15-50-03	01	2023-10-28_15-50-03	19	6	1977.0	1820.75	1986.0	1850.5
bumblebox-01_2023-10-28_15-50-03	01	2023-10-28_15-50-03	19	9	2402.5	1619.25	2415.0	1611.0
bumblebox-01_2023-10-28_15-50-03	01	2023-10-28_15-50-03	19	11	1842.5	1535.75	1822.5	1554.5
bumblebox-01_2023-10-28_15-50-03	01	2023-10-28_15-50-03	19	3	1345.5	1417.75	1340.0	1449.0
bumblebox-01_2023-10-28_15-50-03	01	2023-10-28_15-50-03	19	8	1926.0	1312.75	1898.0	1295.5
bumblebox-01_2023-10-28_15-50-03	01	2023-10-28_15-50-03	19	7	1481.75	2739.5	1457.5	2756.0
bumblebox-01_2023-10-28_15-50-03	01	2023-10-28_15-50-03	19	13	3053.5	709.25	3079.5	692.5
bumblebox-01_2023-10-28_15-50-03	01	2023-10-28_15-50-03	20	7	1538.5	2868.25	1535.0	2901.0
bumblebox-01_2023-10-28_15-50-03	01	2023-10-28_15-50-03	20	12	2160.75	1994.75	2156.0	2023.0
bumblebox-01_2023-10-28_15-50-03	01	2023-10-28_15-50-03	20	6	1962.5	1848.75	1968.0	1877.0
bumblebox-01_2023-10-28_15-50-03	01	2023-10-28_15-50-03	20	9	2406.25	1622.5	2420.5	1615.5
bumblebox-01_2023-10-28_15-50-03	01	2023-10-28_15-50-03	20	11	1845.5	1537.0	1824.5	1553.5
bumblebox-01_2023-10-28_15-50-03	01	2023-10-28_15-50-03	20	3	1345.25	1417.0	1339.5	1448.0
bumblebox-01_2023-10-28_15-50-03	01	2023-10-28_15-50-03	20	8	1888.25	1289.0	1861.0	1271.5
bumblebox-01_2023-10-28_15-50-03	01	2023-10-28_15-50-03	20	10	3286.5	2352.25	3277.5	2382.0
bumblebox-01_2023-10-28_15-50-03	01	2023-10-28_15-50-03	20	13	3051.0	694.75	3075.5	678.5
bumblebox-01_2023-10-28_15-50-03	01	2023-10-28_15-50-03	21	12	2160.75	1998.25	2154.5	2025.5
bumblebox-01_2023-10-28_15-50-03	01	2023-10-28_15-50-03	21	6	1969.0	1856.25	1976.0	1887.5
bumblebox-01_2023-10-28_15-50-03	01	2023-10-28_15-50-03	21	11	1842.25	1543.0	1824.5	1560.5
bumblebox-01_2023-10-28_15-50-03	01	2023-10-28_15-50-03	21	3	1344.25	1417.25	1338.0	1448.5
bumblebox-01_2023-10-28_15-50-03	01	2023-10-28_15-50-03	21	8	1887.0	1283.0	1861.5	1263.0
bumblebox-01_2023-10-28_15-50-03	01	2023-10-28_15-50-03	21	10	3286.5	2351.75	3277.0	2381.5
bumblebox-01_2023-10-28_15-50-03	01	2023-10-28_15-50-03	21	9	2407.5	1629.0	2421.0	1620.5
bumblebox-01_2023-10-28_15-50-03	01	2023-10-28_15-50-03	21	13	3053.0	703.5	3080.5	690.5
bumblebox-01_2023-10-28_15-50-03	01	2023-10-28_15-50-03	22	12	2151.75	1999.0	2148.5	2027.0
bumblebox-01_2023-10-28_15-50-03	01	2023-10-28_15-50-03	22	6	1964.75	1854.25	1969.5	1884.5
bumblebox-01_2023-10-28_15-50-03	01	2023-10-28_15-50-03	22	9	2397.75	1614.0	2410.0	1606.5
bumblebox-01_2023-10-28_15-50-03	01	2023-10-28_15-50-03	22	11	1824.0	1545.0	1809.5	1564.0
bumblebox-01_2023-10-28_15-50-03	01	2023-10-28_15-50-03	22	3	1344.75	1416.75	1339.5	1448.0
bumblebox-01_2023-10-28_15-50-03	01	2023-10-28_15-50-03	22	8	1789.25	1260.0	1761.0	1245.0
bumblebox-01_2023-10-28_15-50-03	01	2023-10-28_15-50-03	22	10	3286.0	2352.25	3277.0	2381.5
bumblebox-01_2023-10-28_15-50-03	01	2023-10-28_15-50-03	22	13	3067.0	678.0	3091.5	661.5
bumblebox-01_2023-10-28_15-50-03	01	2023-10-28_15-50-03	23	12	2151.75	2003.5	2148.5	2031.0
bumblebox-01_2023-10-28_15-50-03	01	2023-10-28_15-50-03	23	9	2398.75	1611.5	2410.0	1607.5
bumblebox-01_2023-10-28_15-50-03	01	2023-10-28_15-50-03	23	11	1828.0	1536.5	1816.5	1556.0
bumblebox-01_2023-10-28_15-50-03	01	2023-10-28_15-50-03	23	3	1344.75	1417.25	1339.0	1448.5
bumblebox-01_2023-10-28_15-50-03	01	2023-10-28_15-50-03	23	10	3285.75	2352.25	3277.0	2382.0
bumblebox-01_2023-10-28_15-50-03	01	2023-10-28_15-50-03	23	2	1941.0	1779.5	1959.5	1783.0
bumblebox-01_2023-10-28_15-50-03	01	2023-10-28_15-50-03	23	8	1660.25	1152.75	1648.5	1144.0
bumblebox-01_2023-10-28_15-50-03	01	2023-10-28_15-50-03	23	13	3057.0	704.5	3085.0	693.0
bumblebox-01_2023-10-28_15-50-03	01	2023-10-28_15-50-03	24	12	2149.25	2004.5	2146.0	2032.0
bumblebox-01_2023-10-28_15-50-03	01	2023-10-28_15-50-03	24	11	1831.25	1535.5	1818.0	1555.0
bumblebox-01_2023-10-28_15-50-03	01	2023-10-28_15-50-03	24	3	1345.0	1417.5	1339.5	1448.5
bumblebox-01_2023-10-28_15-50-03	01	2023-10-28_15-50-03	24	8	1659.25	1151.0	1649.5	1135.0
bumblebox-01_2023-10-28_15-50-03	01	2023-10-28_15-50-03	24	10	3286.0	2352.0	3277.0	2381.5
bumblebox-01_2023-10-28_15-50-03	01	2023-10-28_15-50-03	24	6	1958.5	1885.25	1959.0	1912.0
bumblebox-01_2023-10-28_15-50-03	01	2023-10-28_15-50-03	24	4	2039.25	1510.75	2010.0	1515.0
bumblebox-01_2023-10-28_15-50-03	01	2023-10-28_15-50-03	24	13	3046.0	726.25	3074.5	716.0
bumblebox-01_2023-10-28_15-50-03	01	2023-10-28_15-50-03	25	12	2150.25	2003.5	2147.0	2031.0
bumblebox-01_2023-10-28_15-50-03	01	2023-10-28_15-50-03	25	9	2399.0	1612.25	2409.0	1605.5
bumblebox-01_2023-10-28_15-50-03	01	2023-10-28_15-50-03	25	11	1829.0	1538.0	1815.5	1556.5
bumblebox-01_2023-10-28_15-50-03	01	2023-10-28_15-50-03	25	3	1345.0	1417.75	1339.5	1449.0
bumblebox-01_2023-10-28_15-50-03	01	2023-10-28_15-50-03	25	8	1646.75	1158.0	1640.0	1148.0
bumblebox-01_2023-10-28_15-50-03	01	2023-10-28_15-50-03	25	10	3285.75	2352.75	3277.0	2382.5
bumblebox-01_2023-10-28_15-50-03	01	2023-10-28_15-50-03	25	4	2045.75	1511.0	2017.5	1506.0
bumblebox-01_2023-10-28_15-50-03	01	2023-10-28_15-50-03	25	13	3043.0	728.75	3069.5	715.5
bumblebox-01_2023-10-28_15-50-03	01	2023-10-28_15-50-03	26	10	3285.75	2352.5	3276.5	2382.0
bumblebox-01_2023-10-28_15-50-03	01	2023-10-28_15-50-03	26	12	2149.75	2005.5	2147.0	2033.0
bumblebox-01_2023-10-28_15-50-03	01	2023-10-28_15-50-03	26	9	2398.25	1615.25	2409.5	1607.0
bumblebox-01_2023-10-28_15-50-03	01	2023-10-28_15-50-03	26	11	1826.5	1538.75	1814.0	1558.5
bumblebox-01_2023-10-28_15-50-03	01	2023-10-28_15-50-03	26	3	1345.25	1417.5	1339.5	1448.5
bumblebox-01_2023-10-28_15-50-03	01	2023-10-28_15-50-03	26	8	1666.25	1175.0	1641.0	1166.5
bumblebox-01_2023-10-28_15-50-03	01	2023-10-28_15-50-03	26	13	3045.75	724.0	3070.0	708.0
bumblebox-01_2023-10-28_15-50-03	01	2023-10-28_15-50-03	27	12	2151.25	2006.25	2148.5	2033.5
bumblebox-01_2023-10-28_15-50-03	01	2023-10-28_15-50-03	27	9	2398.5	1621.75	2410.5	1612.5
bumblebox-01_2023-10-28_15-50-03	01	2023-10-28_15-50-03	27	11	1828.5	1538.5	1815.5	1558.0
bumblebox-01_2023-10-28_15-50-03	01	2023-10-28_15-50-03	27	3	1344.5	1417.25	1339.0	1448.5
bumblebox-01_2023-10-28_15-50-03	01	2023-10-28_15-50-03	27	8	1608.75	1213.0	1583.0	1209.0
bumblebox-01_2023-10-28_15-50-03	01	2023-10-28_15-50-03	27	10	3286.0	2353.0	3276.0	2382.5
bumblebox-01_2023-10-28_15-50-03	01	2023-10-28_15-50-03	27	4	2053.5	1508.25	2029.0	1496.0
bumblebox-01_2023-10-28_15-50-03	01	2023-10-28_15-50-03	27	13	3038.0	710.5	3058.5	693.0
bumblebox-01_2023-10-28_15-50-03	01	2023-10-28_15-50-03	28	10	3286.0	2352.75	3276.5	2382.0
bumblebox-01_2023-10-28_15-50-03	01	2023-10-28_15-50-03	28	12	2150.5	2005.0	2147.0	2032.5
bumblebox-01_2023-10-28_15-50-03	01	2023-10-28_15-50-03	28	6	1962.75	1886.0	1967.5	1917.5
bumblebox-01_2023-10-28_15-50-03	01	2023-10-28_15-50-03	28	9	2384.5	1625.0	2401.5	1615.5
bumblebox-01_2023-10-28_15-50-03	01	2023-10-28_15-50-03	28	11	1827.25	1534.0	1815.0	1554.0
bumblebox-01_2023-10-28_15-50-03	01	2023-10-28_15-50-03	28	3	1345.0	1417.25	1339.5	1448.5
bumblebox-01_2023-10-28_15-50-03	01	2023-10-28_15-50-03	28	8	1592.75	1181.75	1577.5	1168.5
bumblebox-01_2023-10-28_15-50-03	01	2023-10-28_15-50-03	28	7	2052.75	2942.0	2061.0	2925.5
bumblebox-01_2023-10-28_15-50-03	01	2023-10-28_15-50-03	28	4	2046.75	1504.5	2023.5	1491.5
bumblebox-01_2023-10-28_15-50-03	01	2023-10-28_15-50-03	28	13	3029.25	663.25	3043.5	639.5
bumblebox-01_2023-10-28_15-50-03	01	2023-10-28_15-50-03	29	7	2032.5	2850.0	2035.0	2820.0
bumblebox-01_2023-10-28_15-50-03	01	2023-10-28_15-50-03	29	12	2164.75	1998.75	2157.0	2026.0
bumblebox-01_2023-10-28_15-50-03	01	2023-10-28_15-50-03	29	11	1822.75	1535.25	1813.0	1556.5
bumblebox-01_2023-10-28_15-50-03	01	2023-10-28_15-50-03	29	3	1345.0	1417.0	1339.0	1448.0
bumblebox-01_2023-10-28_15-50-03	01	2023-10-28_15-50-03	29	8	1547.75	1215.5	1524.5	1216.5
bumblebox-01_2023-10-28_15-50-03	01	2023-10-28_15-50-03	29	10	3285.75	2352.75	3276.5	2382.0
bumblebox-01_2023-10-28_15-50-03	01	2023-10-28_15-50-03	29	9	2385.0	1613.0	2400.5	1608.5
bumblebox-01_2023-10-28_15-50-03	01	2023-10-28_15-50-03	29	4	2038.75	1515.5	2013.5	1505.0
bumblebox-01_2023-10-28_15-50-03	01	2023-10-28_15-50-03	29	13	3012.25	700.25	3026.5	674.0
bumblebox-01_2023-10-28_15-50-03	01	2023-10-28_15-50-03	30	12	2160.5	1990.75	2159.0	2020.0
bumblebox-01_2023-10-28_15-50-03	01	2023-10-28_15-50-03	30	6	2008.0	1881.25	2031.5	1904.5
bumblebox-01_2023-10-28_15-50-03	01	2023-10-28_15-50-03	30	9	2386.5	1611.5	2399.5	1605.5
bumblebox-01_2023-10-28_15-50-03	01	2023-10-28_15-50-03	30	11	1816.0	1539.0	1807.5	1559.0
bumblebox-01_2023-10-28_15-50-03	01	2023-10-28_15-50-03	30	3	1345.0	1417.75	1339.5	1449.0
bumblebox-01_2023-10-28_15-50-03	01	2023-10-28_15-50-03	30	8	1480.25	1244.5	1463.0	1251.5
bumblebox-01_2023-10-28_15-50-03	01	2023-10-28_15-50-03	30	10	3286.0	2351.75	3277.0	2381.5
bumblebox-01_2023-10-28_15-50-03	01	2023-10-28_15-50-03	30	4	2038.75	1535.75	2012.5	1530.5
bumblebox-01_2023-10-28_15-50-03	01	2023-10-28_15-50-03	30	13	3010.0	696.5	3026.0	670.5
bumblebox-01_2023-10-28_15-50-03	01	2023-10-28_15-50-03	31	7	2031.25	2737.75	2024.5	2711.5
bumblebox-01_2023-10-28_15-50-03	01	2023-10-28_15-50-03	31	12	2160.75	1996.5	2159.0	2025.5
bumblebox-01_2023-10-28_15-50-03	01	2023-10-28_15-50-03	31	9	2384.5	1614.5	2401.0	1608.5
bumblebox-01_2023-10-28_15-50-03	01	2023-10-28_15-50-03	31	11	1815.25	1535.5	1807.5	1556.5
bumblebox-01_2023-10-28_15-50-03	01	2023-10-28_15-50-03	31	3	1345.0	1417.75	1339.5	1449.0
bumblebox-01_2023-10-28_15-50-03	01	2023-10-28_15-50-03	31	10	3285.75	2351.75	3276.5	2381.0
bumblebox-01_2023-10-28_15-50-03	01	2023-10-28_15-50-03	31	8	1492.5	1276.5	1474.0	1269.5
bumblebox-01_2023-10-28_15-50-03	01	2023-10-28_15-50-03	31	13	3012.75	700.0	3029.0	674.5
bumblebox-01_2023-10-28_15-50-03	01	2023-10-28_15-50-03	31	4	2025.5	1550.75	1998.0	1556.0
bumblebox-01_2023-10-28_15-50-03	01	2023-10-28_15-50-03	32	7	1981.5	2692.75	1970.5	2666.0
bumblebox-01_2023-10-28_15-50-03	01	2023-10-28_15-50-03	32	12	2170.5	1996.25	2164.5	2024.0
bumblebox-01_2023-10-28_15-50-03	01	2023-10-28_15-50-03	32	6	2009.5	1871.75	2029.5	1897.0
bumblebox-01_2023-10-28_15-50-03	01	2023-10-28_15-50-03	32	9	2383.25	1604.75	2398.0	1603.5
bumblebox-01_2023-10-28_15-50-03	01	2023-10-28_15-50-03	32	11	1845.75	1536.5	1837.0	1559.5
bumblebox-01_2023-10-28_15-50-03	01	2023-10-28_15-50-03	32	3	1345.0	1417.75	1339.5	1449.0
bumblebox-01_2023-10-28_15-50-03	01	2023-10-28_15-50-03	32	15	2089.75	1139.75	2115.0	1154.0
bumblebox-01_2023-10-28_15-50-03	01	2023-10-28_15-50-03	32	10	3285.75	2352.0	3276.5	2381.5
bumblebox-01_2023-10-28_15-50-03	01	2023-10-28_15-50-03	32	8	1469.75	1270.75	1457.0	1260.0
bumblebox-01_2023-10-28_15-50-03	01	2023-10-28_15-50-03	32	13	3006.25	656.0	3013.0	627.5
bumblebox-01_2023-10-28_15-50-03	01	2023-10-28_15-50-03	33	12	2164.75	1999.5	2159.5	2027.0
bumblebox-01_2023-10-28_15-50-03	01	2023-10-28_15-50-03	33	6	2002.25	1885.25	2019.0	1913.0
bumblebox-01_2023-10-28_15-50-03	01	2023-10-28_15-50-03	33	11	1826.0	1547.5	1811.5	1567.0
bumblebox-01_2023-10-28_15-50-03	01	2023-10-28_15-50-03	33	3	1345.25	1417.25	1340.0	1448.5
bumblebox-01_2023-10-28_15-50-03	01	2023-10-28_15-50-03	33	15	2097.25	1155.5	2123.5	1172.5
bumblebox-01_2023-10-28_15-50-03	01	2023-10-28_15-50-03	33	13	2988.0	653.25	2987.0	623.5
bumblebox-01_2023-10-28_15-50-03	01	2023-10-28_15-50-03	33	10	3286.0	2352.5	3277.0	2382.0
bumblebox-01_2023-10-28_15-50-03	01	2023-10-28_15-50-03	33	9	2380.25	1598.5	2396.5	1598.0
bumblebox-01_2023-10-28_15-50-03	01	2023-10-28_15-50-03	33	8	1458.75	1283.0	1447.5	1267.0
bumblebox-01_2023-10-28_15-50-03	01	2023-10-28_15-50-03	34	7	1765.25	2585.5	1762.5	2569.5
bumblebox-01_2023-10-28_15-50-03	01	2023-10-28_15-50-03	34	1	2001.0	2100.75	1986.5	2128.0
bumblebox-01_2023-10-28_15-50-03	01	2023-10-28_15-50-03	34	12	2165.25	1999.75	2159.5	2027.5
bumblebox-01_2023-10-28_15-50-03	01	2023-10-28_15-50-03	34	9	2381.5	1598.5	2397.0	1599.5
bumblebox-01_2023-10-28_15-50-03	01	2023-10-28_15-50-03	34	11	1830.25	1524.25	1815.0	1547.5
bumblebox-01_2023-10-28_15-50-03	01	2023-10-28_15-50-03	34	3	1345.0	1417.75	1339.5	1449.0
bumblebox-01_2023-10-28_15-50-03	01	2023-10-28_15-50-03	34	15	2100.0	1157.25	2127.0	1173.0
bumblebox-01_2023-10-28_15-50-03	01	2023-10-28_15-50-03	34	13	2982.5	620.0	2979.5	591.0
bumblebox-01_2023-10-28_15-50-03	01	2023-10-28_15-50-03	34	10	3285.5	2352.0	3277.0	2381.5
bumblebox-01_2023-10-28_15-50-03	01	2023-10-28_15-50-03	34	4	2061.0	1533.0	2031.0	1525.5
bumblebox-01_2023-10-28_15-50-03	01	2023-10-28_15-50-03	34	8	1505.5	1270.25	1492.5	1251.0
bumblebox-01_2023-10-28_15-50-03	01	2023-10-28_15-50-03	35	7	1799.75	2574.0	1804.0	2558.5
bumblebox-01_2023-10-28_15-50-03	01	2023-10-28_15-50-03	35	1	1978.25	2165.25	1979.0	2197.0
bumblebox-01_2023-10-28_15-50-03	01	2023-10-28_15-50-03	35	12	2164.25	2000.75	2159.0	2028.5
bumblebox-01_2023-10-28_15-50-03	01	2023-10-28_15-50-03	35	6	1980.25	1854.25	1993.5	1884.5
bumblebox-01_2023-10-28_15-50-03	01	2023-10-28_15-50-03	35	9	2383.0	1602.25	2399.0	1603.0
bumblebox-01_2023-10-28_15-50-03	01	2023-10-28_15-50-03	35	11	1829.25	1537.0	1817.5	1557.5
bumblebox-01_2023-10-28_15-50-03	01	2023-10-28_15-50-03	35	3	1344.75	1417.5	1339.0	1448.5
bumblebox-01_2023-10-28_15-50-03	01	2023-10-28_15-50-03	35	15	2095.5	1161.5	2122.0	1179.5
bumblebox-01_2023-10-28_15-50-03	01	2023-10-28_15-50-03	35	13	2978.75	594.0	2974.5	565.0
bumblebox-01_2023-10-28_15-50-03	01	2023-10-28_15-50-03	35	10	3285.75	2352.25	3276.5	2382.5
bumblebox-01_2023-10-28_15-50-03	01	2023-10-28_15-50-03	36	7	1826.0	2572.5	1833.5	2559.5
bumblebox-01_2023-10-28_15-50-03	01	2023-10-28_15-50-03	36	1	1983.25	2200.75	1984.0	2231.0
bumblebox-01_2023-10-28_15-50-03	01	2023-10-28_15-50-03	36	12	2162.25	2001.25	2157.5	2029.0
bumblebox-01_2023-10-28_15-50-03	01	2023-10-28_15-50-03	36	6	1968.5	1827.5	1969.0	1852.0
bumblebox-01_2023-10-28_15-50-03	01	2023-10-28_15-50-03	36	9	2382.5	1603.5	2398.0	1603.0
bumblebox-01_2023-10-28_15-50-03	01	2023-10-28_15-50-03	36	11	1829.25	1535.25	1815.5	1555.5
bumblebox-01_2023-10-28_15-50-03	01	2023-10-28_15-50-03	36	3	1345.0	1417.5	1339.5	1448.5
bumblebox-01_2023-10-28_15-50-03	01	2023-10-28_15-50-03	36	15	2097.75	1164.75	2124.0	1183.0
bumblebox-01_2023-10-28_15-50-03	01	2023-10-28_15-50-03	36	10	3285.75	2351.5	3276.0	2381.0
bumblebox-01_2023-10-28_15-50-03	01	2023-10-28_15-50-03	36	13	2954.0	537.25	2941.0	510.5
bumblebox-01_2023-10-28_15-50-03	01	2023-10-28_15-50-03	37	1	1979.0	2194.25	1985.5	2223.5
bumblebox-01_2023-10-28_15-50-03	01	2023-10-28_15-50-03	37	12	2161.5	2001.75	2156.5	2029.5
bumblebox-01_2023-10-28_15-50-03	01	2023-10-28_15-50-03	37	6	1941.0	1778.0	1930.5	1796.0
bumblebox-01_2023-10-28_15-50-03	01	2023-10-28_15-50-03	37	9	2382.25	1605.5	2398.0	1607.0
bumblebox-01_2023-10-28_15-50-03	01	2023-10-28_15-50-03	37	11	1831.5	1541.0	1818.5	1560.5
bumblebox-01_2023-10-28_15-50-03	01	2023-10-28_15-50-03	37	3	1345.25	1417.5	1339.5	1448.5
bumblebox-01_2023-10-28_15-50-03	01	2023-10-28_15-50-03	37	15	2103.25	1170.75	2128.5	1191.5
bumblebox-01_2023-10-28_15-50-03	01	2023-10-28_15-50-03	37	10	3285.25	2351.75	3275.5	2382.0
bumblebox-01_2023-10-28_15-50-03	01	2023-10-28_15-50-03	37	13	2938.25	515.0	2918.0	492.0
bumblebox-01_2023-10-28_15-50-03	01	2023-10-28_15-50-03	38	7	1818.75	2576.5	1827.0	2565.0
bumblebox-01_2023-10-28_15-50-03	01	2023-10-28_15-50-03	38	1	1981.75	2211.5	1986.0	2240.5
bumblebox-01_2023-10-28_15-50-03	01	2023-10-28_15-50-03	38	12	2160.25	2001.25	2155.0	2029.0
bumblebox-01_2023-10-28_15-50-03	01	2023-10-28_15-50-03	38	6	1936.0	1658.0	1922.5	1668.5
bumblebox-01_2023-10-28_15-50-03	01	2023-10-28_15-50-03	38	11	1827.25	1538.5	1813.5	1558.0
bumblebox-01_2023-10-28_15-50-03	01	2023-10-28_15-50-03	38	3	1345.0	1417.5	1340.0	1449.0
bumblebox-01_2023-10-28_15-50-03	01	2023-10-28_15-50-03	38	15	2123.75	1224.0	2133.5	1255.5
bumblebox-01_2023-10-28_15-50-03	01	2023-10-28_15-50-03	38	10	3286.0	2351.5	3276.5	2381.5
bumblebox-01_2023-10-28_15-50-03	01	2023-10-28_15-50-03	38	9	2386.0	1601.75	2402.5	1601.5
bumblebox-01_2023-10-28_15-50-03	01	2023-10-28_15-50-03	38	13	2880.5	480.5	2855.0	464.0
bumblebox-01_2023-10-28_15-50-03	01	2023-10-28_15-50-03	39	1	1985.0	2211.75	1988.5	2240.5
bumblebox-01_2023-10-28_15-50-03	01	2023-10-28_15-50-03	39	12	2159.5	2001.5	2154.0	2028.5
bumblebox-01_2023-10-28_15-50-03	01	2023-10-28_15-50-03	39	6	1966.5	1640.0	1945.0	1659.0
bumblebox-01_2023-10-28_15-50-03	01	2023-10-28_15-50-03	39	9	2394.25	1608.75	2409.0	1605.5
bumblebox-01_2023-10-28_15-50-03	01	2023-10-28_15-50-03	39	11	1828.5	1537.25	1815.5	1558.0
bumblebox-01_2023-10-28_15-50-03	01	2023-10-28_15-50-03	39	3	1345.5	1417.5	1340.0	1449.0
bumblebox-01_2023-10-28_15-50-03	01	2023-10-28_15-50-03	39	15	2113.5	1309.25	2114.0	1341.0
bumblebox-01_2023-10-28_15-50-03	01	2023-10-28_15-50-03	39	13	2835.0	457.75	2806.5	446.5
bumblebox-01_2023-10-28_15-50-03	01	2023-10-28_15-50-03	39	10	3285.0	2351.75	3276.0	2382.0
bumblebox-01_2023-10-28_15-50-03	01	2023-10-28_15-50-03	40	1	1949.25	2214.0	1954.0	2242.0
bumblebox-01_2023-10-28_15-50-03	01	2023-10-28_15-50-03	40	12	2158.5	2003.5	2153.5	2030.5
bumblebox-01_2023-10-28_15-50-03	01	2023-10-28_15-50-03	40	9	2383.5	1642.5	2400.5	1635.5
bumblebox-01_2023-10-28_15-50-03	01	2023-10-28_15-50-03	40	11	1828.75	1538.0	1816.5	1558.0
bumblebox-01_2023-10-28_15-50-03	01	2023-10-28_15-50-03	40	3	1345.5	1416.75	1339.5	1447.5
bumblebox-01_2023-10-28_15-50-03	01	2023-10-28_15-50-03	40	15	2132.25	1348.75	2136.5	1374.0
bumblebox-01_2023-10-28_15-50-03	01	2023-10-28_15-50-03	40	10	3285.5	2351.5	3276.5	2381.5
bumblebox-01_2023-10-28_15-50-03	01	2023-10-28_15-50-03	40	13	2795.0	437.5	2767.0	431.5
bumblebox-01_2023-10-28_15-50-03	01	2023-10-28_15-50-03	41	1	1975.0	2204.25	1977.0	2233.5
bumblebox-01_2023-10-28_15-50-03	01	2023-10-28_15-50-03	41	12	2157.5	2002.0	2152.5	2029.5
bumblebox-01_2023-10-28_15-50-03	01	2023-10-28_15-50-03	41	9	2324.75	1595.25	2327.5	1574.5
bumblebox-01_2023-10-28_15-50-03	01	2023-10-28_15-50-03	41	11	1826.0	1538.75	1811.5	1558.0
bumblebox-01_2023-10-28_15-50-03	01	2023-10-28_15-50-03	41	3	1344.75	1417.5	1339.0	1448.5
bumblebox-01_2023-10-28_15-50-03	01	2023-10-28_15-50-03	41	13	2904.0	481.0	2892.5	461.0
bumblebox-01_2023-10-28_15-50-03	01	2023-10-28_15-50-03	41	10	3285.5	2352.75	3276.0	2382.5
bumblebox-01_2023-10-28_15-50-03	01	2023-10-28_15-50-03	41	15	2153.75	1394.75	2156.0	1413.5
bumblebox-01_2023-10-28_15-50-03	01	2023-10-28_15-50-03	42	7	1861.0	2576.0	1859.0	2561.0
bumblebox-01_2023-10-28_15-50-03	01	2023-10-28_15-50-03	42	10	3286.0	2351.75	3276.5	2381.5
bumblebox-01_2023-10-28_15-50-03	01	2023-10-28_15-50-03	42	1	1979.0	2200.75	1984.0	2230.5
bumblebox-01_2023-10-28_15-50-03	01	2023-10-28_15-50-03	42	12	2157.25	2002.25	2152.0	2030.0
bumblebox-01_2023-10-28_15-50-03	01	2023-10-28_15-50-03	42	8	1600.0	1583.5	1631.0	1596.5
bumblebox-01_2023-10-28_15-50-03	01	2023-10-28_15-50-03	42	9	2397.75	1560.75	2406.0	1548.0
bumblebox-01_2023-10-28_15-50-03	01	2023-10-28_15-50-03	42	11	1832.75	1540.0	1820.0	1559.0
bumblebox-01_2023-10-28_15-50-03	01	2023-10-28_15-50-03	42	3	1345.25	1417.25	1340.0	1448.5
bumblebox-01_2023-10-28_15-50-03	01	2023-10-28_15-50-03	42	15	2166.5	1376.0	2172.5	1390.5
bumblebox-01_2023-10-28_15-50-03	01	2023-10-28_15-50-03	42	13	2934.75	490.5	2923.5	472.0
bumblebox-01_2023-10-28_15-50-03	01	2023-10-28_15-50-03	43	7	1772.0	2597.5	1751.5	2590.0
bumblebox-01_2023-10-28_15-50-03	01	2023-10-28_15-50-03	43	1	1991.25	2207.25	1995.5	2238.5
bumblebox-01_2023-10-28_15-50-03	01	2023-10-28_15-50-03	43	12	2157.75	2002.75	2152.5	2030.5
bumblebox-01_2023-10-28_15-50-03	01	2023-10-28_15-50-03	43	6	1960.5	1658.5	1984.5	1677.0
bumblebox-01_2023-10-28_15-50-03	01	2023-10-28_15-50-03	43	8	1596.75	1598.75	1620.5	1619.0
bumblebox-01_2023-10-28_15-50-03	01	2023-10-28_15-50-03	43	11	1826.0	1533.75	1813.5	1555.0
bumblebox-01_2023-10-28_15-50-03	01	2023-10-28_15-50-03	43	3	1345.25	1417.5	1339.5	1448.5
bumblebox-01_2023-10-28_15-50-03	01	2023-10-28_15-50-03	43	13	2922.5	491.5	2905.0	472.5
bumblebox-01_2023-10-28_15-50-03	01	2023-10-28_15-50-03	43	10	3285.25	2351.25	3276.0	2381.0
bumblebox-01_2023-10-28_15-50-03	01	2023-10-28_15-50-03	43	15	2182.0	1357.25	2187.0	1368.0
bumblebox-01_2023-10-28_15-50-03	01	2023-10-28_15-50-03	44	1	1993.75	2205.75	1998.5	2237.5
bumblebox-01_2023-10-28_15-50-03	01	2023-10-28_15-50-03	44	12	2157.0	2002.75	2152.0	2030.5
bumblebox-01_2023-10-28_15-50-03	01	2023-10-28_15-50-03	44	6	2030.0	1602.25	2061.5	1610.0
bumblebox-01_2023-10-28_15-50-03	01	2023-10-28_15-50-03	44	11	1827.5	1527.25	1816.5	1550.0
bumblebox-01_2023-10-28_15-50-03	01	2023-10-28_15-50-03	44	3	1345.0	1417.25	1339.5	1448.5
bumblebox-01_2023-10-28_15-50-03	01	2023-10-28_15-50-03	44	13	2940.0	501.5	2923.0	480.0
bumblebox-01_2023-10-28_15-50-03	01	2023-10-28_15-50-03	44	10	3285.25	2352.0	3276.0	2381.5
bumblebox-01_2023-10-28_15-50-03	01	2023-10-28_15-50-03	44	4	2131.5	1482.5	2135.5	1495.5
bumblebox-01_2023-10-28_15-50-03	01	2023-10-28_15-50-03	44	15	2183.75	1365.0	2186.5	1379.0
bumblebox-01_2023-10-28_15-50-03	01	2023-10-28_15-50-03	45	1	1997.25	2210.25	2001.0	2242.0
bumblebox-01_2023-10-28_15-50-03	01	2023-10-28_15-50-03	45	12	2157.25	2002.75	2152.5	2030.0
bumblebox-01_2023-10-28_15-50-03	01	2023-10-28_15-50-03	45	6	2090.0	1589.0	2121.0	1600.5
bumblebox-01_2023-10-28_15-50-03	01	2023-10-28_15-50-03	45	8	1582.25	1581.75	1611.0	1598.5
bumblebox-01_2023-10-28_15-50-03	01	2023-10-28_15-50-03	45	11	1833.5	1533.5	1822.0	1555.0
bumblebox-01_2023-10-28_15-50-03	01	2023-10-28_15-50-03	45	3	1344.75	1417.5	1339.0	1448.5
bumblebox-01_2023-10-28_15-50-03	01	2023-10-28_15-50-03	45	15	2181.75	1366.75	2184.0	1380.5
bumblebox-01_2023-10-28_15-50-03	01	2023-10-28_15-50-03	45	10	3285.5	2352.25	3276.0	2382.5
bumblebox-01_2023-10-28_15-50-03	01	2023-10-28_15-50-03	45	4	2228.75	1506.25	2228.5	1531.5
bumblebox-01_2023-10-28_15-50-03	01	2023-10-28_15-50-03	45	13	2899.0	493.75	2875.0	476.5
bumblebox-01_2023-10-28_15-50-03	01	2023-10-28_15-50-03	46	1	1992.25	2220.75	1989.0	2252.5
bumblebox-01_2023-10-28_15-50-03	01	2023-10-28_15-50-03	46	12	2157.25	2003.0	2152.5	2030.5
bumblebox-01_2023-10-28_15-50-03	01	2023-10-28_15-50-03	46	6	2106.75	1556.25	2136.5	1571.5
bumblebox-01_2023-10-28_15-50-03	01	2023-10-28_15-50-03	46	11	1828.25	1538.0	1815.5	1559.0
bumblebox-01_2023-10-28_15-50-03	01	2023-10-28_15-50-03	46	3	1344.5	1417.5	1338.5	1448.5
bumblebox-01_2023-10-28_15-50-03	01	2023-10-28_15-50-03	46	15	2171.25	1358.25	2185.5	1378.0
bumblebox-01_2023-10-28_15-50-03	01	2023-10-28_15-50-03	46	10	3285.75	2352.5	3276.5	2382.0
bumblebox-01_2023-10-28_15-50-03	01	2023-10-28_15-50-03	46	4	2259.75	1603.5	2250.0	1634.5
bumblebox-01_2023-10-28_15-50-03	01	2023-10-28_15-50-03	46	13	2809.0	447.5	2781.0	435.5
bumblebox-01_2023-10-28_15-50-03	01	2023-10-28_15-50-03	47	1	1994.0	2217.0	1994.5	2248.5
bumblebox-01_2023-10-28_15-50-03	01	2023-10-28_15-50-03	47	12	2067.0	1948.0	2072.5	1978.5
bumblebox-01_2023-10-28_15-50-03	01	2023-10-28_15-50-03	47	6	2094.5	1565.5	2120.0	1585.5
bumblebox-01_2023-10-28_15-50-03	01	2023-10-28_15-50-03	47	8	1605.25	1549.0	1637.0	1550.0
bumblebox-01_2023-10-28_15-50-03	01	2023-10-28_15-50-03	47	11	1828.25	1530.75	1815.0	1552.5
bumblebox-01_2023-10-28_15-50-03	01	2023-10-28_15-50-03	47	3	1345.0	1417.0	1339.5	1447.5
bumblebox-01_2023-10-28_15-50-03	01	2023-10-28_15-50-03	47	15	2148.25	1331.75	2155.0	1363.0
bumblebox-01_2023-10-28_15-50-03	01	2023-10-28_15-50-03	47	13	2773.5	410.5	2748.0	397.5
bumblebox-01_2023-10-28_15-50-03	01	2023-10-28_15-50-03	47	10	3285.75	2352.25	3276.0	2382.0
bumblebox-01_2023-10-28_15-50-03	01	2023-10-28_15-50-03	47	9	2430.0	2011.75	2403.5	2029.5
bumblebox-01_2023-10-28_15-50-03	01	2023-10-28_15-50-03	47	4	2262.0	1605.75	2248.5	1635.5
bumblebox-01_2023-10-28_15-50-03	01	2023-10-28_15-50-03	48	1	1990.75	2221.5	1991.5	2253.0
bumblebox-01_2023-10-28_15-50-03	01	2023-10-28_15-50-03	48	9	2175.75	2112.75	2145.5	2098.5
bumblebox-01_2023-10-28_15-50-03	01	2023-10-28_15-50-03	48	12	2147.5	1918.5	2174.5	1937.0
bumblebox-01_2023-10-28_15-50-03	01	2023-10-28_15-50-03	48	2	1968.75	1826.25	1982.0	1810.5
bumblebox-01_2023-10-28_15-50-03	01	2023-10-28_15-50-03	48	8	1640.5	1561.5	1670.0	1576.5
bumblebox-01_2023-10-28_15-50-03	01	2023-10-28_15-50-03	48	6	2069.75	1546.0	2102.0	1551.0
bumblebox-01_2023-10-28_15-50-03	01	2023-10-28_15-50-03	48	11	1847.25	1503.5	1838.0	1532.0
bumblebox-01_2023-10-28_15-50-03	01	2023-10-28_15-50-03	48	3	1345.0	1417.25	1339.5	1448.5
bumblebox-01_2023-10-28_15-50-03	01	2023-10-28_15-50-03	48	15	2066.0	1359.0	2054.0	1390.0
bumblebox-01_2023-10-28_15-50-03	01	2023-10-28_15-50-03	48	10	3285.75	2352.25	3276.0	2382.5
bumblebox-01_2023-10-28_15-50-03	01	2023-10-28_15-50-03	48	4	2265.5	1600.25	2252.0	1630.0
bumblebox-01_2023-10-28_15-50-03	01	2023-10-28_15-50-03	48	13	2747.5	398.0	2719.5	386.5
bumblebox-01_2023-10-28_15-50-03	01	2023-10-28_15-50-03	49	10	3285.0	2351.5	3275.5	2381.5
bumblebox-01_2023-10-28_15-50-03	01	2023-10-28_15-50-03	49	1	1994.25	2225.25	1995.5	2256.5
bumblebox-01_2023-10-28_15-50-03	01	2023-10-28_15-50-03	49	12	2119.25	1881.0	2151.5	1887.0
bumblebox-01_2023-10-28_15-50-03	01	2023-10-28_15-50-03	49	11	1829.5	1528.75	1826.5	1549.0
bumblebox-01_2023-10-28_15-50-03	01	2023-10-28_15-50-03	49	3	1345.0	1417.5	1339.5	1448.5
bumblebox-01_2023-10-28_15-50-03	01	2023-10-28_15-50-03	49	15	2050.75	1392.75	2038.5	1422.5
bumblebox-01_2023-10-28_15-50-03	01	2023-10-28_15-50-03	49	4	2261.75	1605.25	2248.5	1635.5
bumblebox-01_2023-10-28_15-50-03	01	2023-10-28_15-50-03	49	8	1635.5	1576.5	1663.5	1594.0
bumblebox-01_2023-10-28_15-50-03	01	2023-10-28_15-50-03	49	13	2685.0	373.75	2657.0	362.5
bumblebox-01_2023-10-28_15-50-03	01	2023-10-28_15-50-03	50	1	1996.25	2231.0	1999.0	2262.5
bumblebox-01_2023-10-28_15-50-03	01	2023-10-28_15-50-03	50	12	2199.75	1877.25	2223.5	1899.0
bumblebox-01_2023-10-28_15-50-03	01	2023-10-28_15-50-03	50	9	1910.0	1862.25	1905.0	1834.0
bumblebox-01_2023-10-28_15-50-03	01	2023-10-28_15-50-03	50	11	1795.5	1437.5	1805.5	1468.0
bumblebox-01_2023-10-28_15-50-03	01	2023-10-28_15-50-03	50	3	1345.0	1417.5	1339.5	1448.5
bumblebox-01_2023-10-28_15-50-03	01	2023-10-28_15-50-03	50	15	2099.5	1358.5	2075.5	1372.5
bumblebox-01_2023-10-28_15-50-03	01	2023-10-28_15-50-03	50	10	3285.5	2352.25	3276.0	2382.0
bumblebox-01_2023-10-28_15-50-03	01	2023-10-28_15-50-03	50	4	2262.0	1608.75	2250.0	1639.5
bumblebox-01_2023-10-28_15-50-03	01	2023-10-28_15-50-03	50	8	1692.5	1594.0	1721.5	1608.5
bumblebox-01_2023-10-28_15-50-03	01	2023-10-28_15-50-03	50	13	2667.75	327.25	2649.5	305.5
bumblebox-01_2023-10-28_15-50-03	01	2023-10-28_15-50-03	51	1	1997.75	2227.75	2000.0	2259.0
bumblebox-01_2023-10-28_15-50-03	01	2023-10-28_15-50-03	51	12	2256.5	1927.75	2245.5	1957.5
bumblebox-01_2023-10-28_15-50-03	01	2023-10-28_15-50-03	51	9	1884.75	1841.75	1881.0	1815.0
bumblebox-01_2023-10-28_15-50-03	01	2023-10-28_15-50-03	51	11	1807.75	1424.5	1832.5	1436.5
bumblebox-01_2023-10-28_15-50-03	01	2023-10-28_15-50-03	51	3	1345.0	1417.5	1340.0	1448.5
bumblebox-01_2023-10-28_15-50-03	01	2023-10-28_15-50-03	51	15	2065.0	1322.5	2038.0	1311.0
bumblebox-01_2023-10-28_15-50-03	01	2023-10-28_15-50-03	51	13	2600.0	299.0	2575.0	283.0
bumblebox-01_2023-10-28_15-50-03	01	2023-10-28_15-50-03	51	10	3286.0	2351.75	3277.0	2381.5
bumblebox-01_2023-10-28_15-50-03	01	2023-10-28_15-50-03	51	8	1703.75	1612.25	1734.0	1624.0
bumblebox-01_2023-10-28_15-50-03	01	2023-10-28_15-50-03	51	4	2277.0	1597.5	2268.0	1628.0
