## Supplementary material for "The BumbleBox: An open-source platform for quantifying behavior in bumblebee colonies": Sample BumbleBox Data Output: bumblebox-01_2023-10-28_15-55-02_raw.csv

filename	colony number	datetime	frame	ID	centroidX	centroidY	frontX	frontY
bumblebox-01_2023-10-28_15-55-02	01	2023-10-28_15-55-02	0	5	1920.25	2457.0	1923.5	2434.5
bumblebox-01_2023-10-28_15-55-02	01	2023-10-28_15-55-02	0	1	2103.5	1995.5	2079.5	2014.5
bumblebox-01_2023-10-28_15-55-02	01	2023-10-28_15-55-02	0	4	2264.0	1619.5	2231.5	1625.0
bumblebox-01_2023-10-28_15-55-02	01	2023-10-28_15-55-02	0	15	1901.75	1607.0	1870.5	1613.5
bumblebox-01_2023-10-28_15-55-02	01	2023-10-28_15-55-02	0	11	1596.0	1498.0	1574.5	1502.0
bumblebox-01_2023-10-28_15-55-02	01	2023-10-28_15-55-02	0	8	1869.75	1350.5	1839.5	1343.0
bumblebox-01_2023-10-28_15-55-02	01	2023-10-28_15-55-02	0	3	1484.0	1052.0	1454.0	1061.5
bumblebox-01_2023-10-28_15-55-02	01	2023-10-28_15-55-02	0	10	3272.25	2303.0	3263.0	2333.0
bumblebox-01_2023-10-28_15-55-02	01	2023-10-28_15-55-02	0	13	909.5	633.25	900.0	607.5
bumblebox-01_2023-10-28_15-55-02	01	2023-10-28_15-55-02	1	5	1899.75	2458.0	1900.5	2435.5
bumblebox-01_2023-10-28_15-55-02	01	2023-10-28_15-55-02	1	10	3272.5	2302.75	3263.5	2332.5
bumblebox-01_2023-10-28_15-55-02	01	2023-10-28_15-55-02	1	1	2054.0	1990.75	2025.0	1995.0
bumblebox-01_2023-10-28_15-55-02	01	2023-10-28_15-55-02	1	15	1904.25	1609.75	1873.0	1615.5
bumblebox-01_2023-10-28_15-55-02	01	2023-10-28_15-55-02	1	11	1596.75	1476.75	1575.5	1479.5
bumblebox-01_2023-10-28_15-55-02	01	2023-10-28_15-55-02	1	8	1875.0	1353.0	1845.0	1343.5
bumblebox-01_2023-10-28_15-55-02	01	2023-10-28_15-55-02	1	3	1483.25	1052.0	1453.5	1061.0
bumblebox-01_2023-10-28_15-55-02	01	2023-10-28_15-55-02	1	4	2243.5	1595.0	2212.0	1605.5
bumblebox-01_2023-10-28_15-55-02	01	2023-10-28_15-55-02	1	13	909.75	633.25	900.0	607.5
bumblebox-01_2023-10-28_15-55-02	01	2023-10-28_15-55-02	2	5	1899.75	2455.25	1902.5	2433.0
bumblebox-01_2023-10-28_15-55-02	01	2023-10-28_15-55-02	2	1	2050.5	1980.5	2022.0	1977.5
bumblebox-01_2023-10-28_15-55-02	01	2023-10-28_15-55-02	2	15	1910.5	1612.5	1879.5	1621.5
bumblebox-01_2023-10-28_15-55-02	01	2023-10-28_15-55-02	2	11	1604.75	1477.5	1581.0	1475.0
bumblebox-01_2023-10-28_15-55-02	01	2023-10-28_15-55-02	2	8	1877.75	1355.0	1847.0	1346.5
bumblebox-01_2023-10-28_15-55-02	01	2023-10-28_15-55-02	2	3	1484.25	1051.75	1454.5	1061.0
bumblebox-01_2023-10-28_15-55-02	01	2023-10-28_15-55-02	2	10	3272.75	2303.25	3263.0	2332.5
bumblebox-01_2023-10-28_15-55-02	01	2023-10-28_15-55-02	2	4	2234.0	1592.25	2203.0	1602.0
bumblebox-01_2023-10-28_15-55-02	01	2023-10-28_15-55-02	2	13	909.25	633.25	900.0	608.0
bumblebox-01_2023-10-28_15-55-02	01	2023-10-28_15-55-02	3	5	1890.25	2458.75	1900.0	2436.0
bumblebox-01_2023-10-28_15-55-02	01	2023-10-28_15-55-02	3	1	2096.75	1985.75	2070.0	1977.5
bumblebox-01_2023-10-28_15-55-02	01	2023-10-28_15-55-02	3	15	1909.75	1613.75	1879.5	1625.0
bumblebox-01_2023-10-28_15-55-02	01	2023-10-28_15-55-02	3	11	1585.0	1474.5	1565.5	1480.0
bumblebox-01_2023-10-28_15-55-02	01	2023-10-28_15-55-02	3	8	1876.75	1359.5	1846.0	1350.5
bumblebox-01_2023-10-28_15-55-02	01	2023-10-28_15-55-02	3	3	1483.25	1051.5	1453.0	1061.0
bumblebox-01_2023-10-28_15-55-02	01	2023-10-28_15-55-02	3	10	3272.75	2302.75	3263.5	2332.5
bumblebox-01_2023-10-28_15-55-02	01	2023-10-28_15-55-02	3	4	2225.75	1577.25	2195.5	1588.5
bumblebox-01_2023-10-28_15-55-02	01	2023-10-28_15-55-02	3	13	909.5	634.0	899.5	608.5
bumblebox-01_2023-10-28_15-55-02	01	2023-10-28_15-55-02	4	5	1901.0	2450.0	1913.5	2429.0
bumblebox-01_2023-10-28_15-55-02	01	2023-10-28_15-55-02	4	1	2116.5	1959.0	2091.5	1964.0
bumblebox-01_2023-10-28_15-55-02	01	2023-10-28_15-55-02	4	12	1951.75	1824.75	1949.0	1833.5
bumblebox-01_2023-10-28_15-55-02	01	2023-10-28_15-55-02	4	15	1891.75	1615.0	1860.5	1623.0
bumblebox-01_2023-10-28_15-55-02	01	2023-10-28_15-55-02	4	11	1587.0	1481.5	1567.0	1486.0
bumblebox-01_2023-10-28_15-55-02	01	2023-10-28_15-55-02	4	8	1887.25	1352.75	1856.5	1343.5
bumblebox-01_2023-10-28_15-55-02	01	2023-10-28_15-55-02	4	3	1483.25	1051.5	1453.0	1061.0
bumblebox-01_2023-10-28_15-55-02	01	2023-10-28_15-55-02	4	10	3273.0	2303.0	3263.0	2332.5
bumblebox-01_2023-10-28_15-55-02	01	2023-10-28_15-55-02	4	4	2222.25	1568.75	2193.0	1582.5
bumblebox-01_2023-10-28_15-55-02	01	2023-10-28_15-55-02	4	13	909.75	633.75	900.0	608.0
bumblebox-01_2023-10-28_15-55-02	01	2023-10-28_15-55-02	5	5	1905.0	2454.5	1919.5	2433.0
bumblebox-01_2023-10-28_15-55-02	01	2023-10-28_15-55-02	5	10	3273.0	2303.25	3263.0	2332.5
bumblebox-01_2023-10-28_15-55-02	01	2023-10-28_15-55-02	5	1	2161.25	1952.75	2139.0	1964.5
bumblebox-01_2023-10-28_15-55-02	01	2023-10-28_15-55-02	5	15	1889.5	1615.25	1858.0	1623.5
bumblebox-01_2023-10-28_15-55-02	01	2023-10-28_15-55-02	5	11	1603.0	1472.75	1580.0	1473.0
bumblebox-01_2023-10-28_15-55-02	01	2023-10-28_15-55-02	5	8	1883.75	1354.5	1853.0	1346.0
bumblebox-01_2023-10-28_15-55-02	01	2023-10-28_15-55-02	5	3	1483.25	1051.25	1453.0	1060.5
bumblebox-01_2023-10-28_15-55-02	01	2023-10-28_15-55-02	5	12	1952.5	1825.0	1949.5	1833.0
bumblebox-01_2023-10-28_15-55-02	01	2023-10-28_15-55-02	5	4	2238.5	1598.75	2210.5	1616.0
bumblebox-01_2023-10-28_15-55-02	01	2023-10-28_15-55-02	5	13	909.75	632.75	900.0	607.5
bumblebox-01_2023-10-28_15-55-02	01	2023-10-28_15-55-02	6	5	1904.75	2459.25	1919.5	2437.0
bumblebox-01_2023-10-28_15-55-02	01	2023-10-28_15-55-02	6	1	2163.25	1946.25	2141.0	1958.5
bumblebox-01_2023-10-28_15-55-02	01	2023-10-28_15-55-02	6	12	1951.75	1823.0	1949.0	1831.5
bumblebox-01_2023-10-28_15-55-02	01	2023-10-28_15-55-02	6	15	1886.5	1605.75	1855.0	1612.5
bumblebox-01_2023-10-28_15-55-02	01	2023-10-28_15-55-02	6	4	2220.5	1581.75	2191.5	1597.5
bumblebox-01_2023-10-28_15-55-02	01	2023-10-28_15-55-02	6	11	1598.0	1481.0	1575.5	1482.5
bumblebox-01_2023-10-28_15-55-02	01	2023-10-28_15-55-02	6	8	1878.5	1350.5	1848.5	1340.0
bumblebox-01_2023-10-28_15-55-02	01	2023-10-28_15-55-02	6	3	1483.25	1051.75	1453.0	1061.0
bumblebox-01_2023-10-28_15-55-02	01	2023-10-28_15-55-02	6	10	3272.75	2304.0	3263.0	2334.0
bumblebox-01_2023-10-28_15-55-02	01	2023-10-28_15-55-02	6	13	909.0	633.5	899.5	609.0
bumblebox-01_2023-10-28_15-55-02	01	2023-10-28_15-55-02	7	5	1907.0	2464.25	1921.0	2442.5
bumblebox-01_2023-10-28_15-55-02	01	2023-10-28_15-55-02	7	1	2167.0	1947.75	2146.5	1962.0
bumblebox-01_2023-10-28_15-55-02	01	2023-10-28_15-55-02	7	4	2214.25	1587.0	2186.0	1603.5
bumblebox-01_2023-10-28_15-55-02	01	2023-10-28_15-55-02	7	11	1591.0	1482.5	1568.0	1478.0
bumblebox-01_2023-10-28_15-55-02	01	2023-10-28_15-55-02	7	8	1910.5	1347.0	1880.0	1334.5
bumblebox-01_2023-10-28_15-55-02	01	2023-10-28_15-55-02	7	3	1483.5	1051.25	1453.5	1061.0
bumblebox-01_2023-10-28_15-55-02	01	2023-10-28_15-55-02	7	10	3272.5	2303.0	3263.0	2333.0
bumblebox-01_2023-10-28_15-55-02	01	2023-10-28_15-55-02	7	15	1885.25	1607.25	1853.5	1613.5
bumblebox-01_2023-10-28_15-55-02	01	2023-10-28_15-55-02	7	13	909.0	633.75	899.0	608.5
bumblebox-01_2023-10-28_15-55-02	01	2023-10-28_15-55-02	8	5	1902.5	2463.5	1915.0	2440.5
bumblebox-01_2023-10-28_15-55-02	01	2023-10-28_15-55-02	8	10	3272.75	2303.0	3263.0	2332.5
bumblebox-01_2023-10-28_15-55-02	01	2023-10-28_15-55-02	8	1	2154.75	1954.5	2127.0	1964.5
bumblebox-01_2023-10-28_15-55-02	01	2023-10-28_15-55-02	8	12	1952.5	1824.75	1949.5	1833.0
bumblebox-01_2023-10-28_15-55-02	01	2023-10-28_15-55-02	8	15	1883.75	1605.0	1851.5	1612.0
bumblebox-01_2023-10-28_15-55-02	01	2023-10-28_15-55-02	8	11	1581.25	1470.25	1559.0	1463.5
bumblebox-01_2023-10-28_15-55-02	01	2023-10-28_15-55-02	8	8	1882.0	1358.0	1852.0	1345.5
bumblebox-01_2023-10-28_15-55-02	01	2023-10-28_15-55-02	8	3	1488.5	1053.0	1458.5	1062.5
bumblebox-01_2023-10-28_15-55-02	01	2023-10-28_15-55-02	8	4	2204.5	1588.25	2176.5	1605.0
bumblebox-01_2023-10-28_15-55-02	01	2023-10-28_15-55-02	8	13	909.5	633.5	900.0	608.0
bumblebox-01_2023-10-28_15-55-02	01	2023-10-28_15-55-02	9	1	2089.5	1975.0	2066.0	1987.5
bumblebox-01_2023-10-28_15-55-02	01	2023-10-28_15-55-02	9	15	1893.25	1603.75	1861.5	1611.5
bumblebox-01_2023-10-28_15-55-02	01	2023-10-28_15-55-02	9	11	1573.0	1469.25	1551.0	1463.5
bumblebox-01_2023-10-28_15-55-02	01	2023-10-28_15-55-02	9	8	1875.25	1351.5	1845.0	1340.0
bumblebox-01_2023-10-28_15-55-02	01	2023-10-28_15-55-02	9	3	1489.25	1055.5	1458.5	1064.5
bumblebox-01_2023-10-28_15-55-02	01	2023-10-28_15-55-02	9	5	1909.5	2440.5	1924.0	2420.0
bumblebox-01_2023-10-28_15-55-02	01	2023-10-28_15-55-02	9	10	3273.0	2303.0	3263.0	2332.5
bumblebox-01_2023-10-28_15-55-02	01	2023-10-28_15-55-02	9	4	2204.5	1587.75	2177.0	1605.5
bumblebox-01_2023-10-28_15-55-02	01	2023-10-28_15-55-02	9	13	908.75	633.0	899.0	607.5
bumblebox-01_2023-10-28_15-55-02	01	2023-10-28_15-55-02	10	5	1913.0	2443.5	1928.0	2423.0
bumblebox-01_2023-10-28_15-55-02	01	2023-10-28_15-55-02	10	10	3272.75	2303.25	3263.0	2332.5
bumblebox-01_2023-10-28_15-55-02	01	2023-10-28_15-55-02	10	1	2082.0	1986.0	2070.5	2012.0
bumblebox-01_2023-10-28_15-55-02	01	2023-10-28_15-55-02	10	15	1886.0	1605.0	1854.5	1611.5
bumblebox-01_2023-10-28_15-55-02	01	2023-10-28_15-55-02	10	11	1569.0	1474.25	1547.5	1465.0
bumblebox-01_2023-10-28_15-55-02	01	2023-10-28_15-55-02	10	8	1880.75	1359.0	1850.0	1349.5
bumblebox-01_2023-10-28_15-55-02	01	2023-10-28_15-55-02	10	3	1488.0	1055.25	1457.5	1064.0
bumblebox-01_2023-10-28_15-55-02	01	2023-10-28_15-55-02	10	12	1952.5	1825.5	1949.5	1834.0
bumblebox-01_2023-10-28_15-55-02	01	2023-10-28_15-55-02	10	4	2201.5	1591.0	2174.0	1609.5
bumblebox-01_2023-10-28_15-55-02	01	2023-10-28_15-55-02	10	13	909.25	633.25	900.0	608.0
bumblebox-01_2023-10-28_15-55-02	01	2023-10-28_15-55-02	11	5	1913.0	2443.75	1930.5	2423.0
bumblebox-01_2023-10-28_15-55-02	01	2023-10-28_15-55-02	11	12	1952.75	1825.75	1950.0	1833.5
bumblebox-01_2023-10-28_15-55-02	01	2023-10-28_15-55-02	11	15	1886.0	1603.5	1854.0	1609.0
bumblebox-01_2023-10-28_15-55-02	01	2023-10-28_15-55-02	11	11	1570.0	1489.25	1548.5	1476.5
bumblebox-01_2023-10-28_15-55-02	01	2023-10-28_15-55-02	11	8	1877.0	1347.0	1846.5	1337.5
bumblebox-01_2023-10-28_15-55-02	01	2023-10-28_15-55-02	11	3	1487.5	1054.75	1457.0	1064.0
bumblebox-01_2023-10-28_15-55-02	01	2023-10-28_15-55-02	11	10	3272.5	2303.0	3262.5	2332.5
bumblebox-01_2023-10-28_15-55-02	01	2023-10-28_15-55-02	11	1	2123.5	2048.75	2125.5	2072.0
bumblebox-01_2023-10-28_15-55-02	01	2023-10-28_15-55-02	11	4	2201.0	1587.5	2173.0	1604.0
bumblebox-01_2023-10-28_15-55-02	01	2023-10-28_15-55-02	11	13	909.75	633.5	900.0	608.0
bumblebox-01_2023-10-28_15-55-02	01	2023-10-28_15-55-02	12	5	1942.75	2437.5	1962.0	2418.5
bumblebox-01_2023-10-28_15-55-02	01	2023-10-28_15-55-02	12	1	2055.0	2010.75	2080.0	2033.5
bumblebox-01_2023-10-28_15-55-02	01	2023-10-28_15-55-02	12	15	1886.25	1601.0	1854.0	1606.5
bumblebox-01_2023-10-28_15-55-02	01	2023-10-28_15-55-02	12	4	2200.75	1584.25	2173.0	1601.5
bumblebox-01_2023-10-28_15-55-02	01	2023-10-28_15-55-02	12	11	1579.25	1498.0	1556.5	1484.5
bumblebox-01_2023-10-28_15-55-02	01	2023-10-28_15-55-02	12	8	1874.5	1338.25	1844.5	1328.5
bumblebox-01_2023-10-28_15-55-02	01	2023-10-28_15-55-02	12	3	1486.75	1055.0	1456.5	1064.0
bumblebox-01_2023-10-28_15-55-02	01	2023-10-28_15-55-02	12	10	3272.25	2303.5	3262.5	2333.5
bumblebox-01_2023-10-28_15-55-02	01	2023-10-28_15-55-02	12	13	909.25	633.0	899.5	607.5
bumblebox-01_2023-10-28_15-55-02	01	2023-10-28_15-55-02	13	5	1943.25	2421.5	1966.5	2405.5
bumblebox-01_2023-10-28_15-55-02	01	2023-10-28_15-55-02	13	1	2161.0	2031.0	2193.5	2039.5
bumblebox-01_2023-10-28_15-55-02	01	2023-10-28_15-55-02	13	15	1919.5	1607.5	1889.0	1617.0
bumblebox-01_2023-10-28_15-55-02	01	2023-10-28_15-55-02	13	4	2204.75	1584.0	2177.0	1599.0
bumblebox-01_2023-10-28_15-55-02	01	2023-10-28_15-55-02	13	11	1585.25	1491.0	1562.5	1486.0
bumblebox-01_2023-10-28_15-55-02	01	2023-10-28_15-55-02	13	8	1875.5	1342.75	1845.5	1334.0
bumblebox-01_2023-10-28_15-55-02	01	2023-10-28_15-55-02	13	3	1486.75	1054.0	1456.5	1062.5
bumblebox-01_2023-10-28_15-55-02	01	2023-10-28_15-55-02	13	10	3272.75	2302.75	3262.5	2332.0
bumblebox-01_2023-10-28_15-55-02	01	2023-10-28_15-55-02	13	13	909.0	633.25	899.5	608.0
bumblebox-01_2023-10-28_15-55-02	01	2023-10-28_15-55-02	14	5	1958.75	2418.5	1983.0	2407.0
bumblebox-01_2023-10-28_15-55-02	01	2023-10-28_15-55-02	14	10	3272.25	2303.25	3262.5	2332.5
bumblebox-01_2023-10-28_15-55-02	01	2023-10-28_15-55-02	14	12	1946.25	1812.25	1943.5	1820.0
bumblebox-01_2023-10-28_15-55-02	01	2023-10-28_15-55-02	14	11	1587.0	1487.5	1565.0	1483.0
bumblebox-01_2023-10-28_15-55-02	01	2023-10-28_15-55-02	14	8	1882.25	1341.5	1851.5	1334.0
bumblebox-01_2023-10-28_15-55-02	01	2023-10-28_15-55-02	14	3	1486.5	1054.0	1456.5	1063.0
bumblebox-01_2023-10-28_15-55-02	01	2023-10-28_15-55-02	14	15	1920.0	1608.5	1890.0	1614.5
bumblebox-01_2023-10-28_15-55-02	01	2023-10-28_15-55-02	14	4	2200.25	1585.0	2172.5	1601.0
bumblebox-01_2023-10-28_15-55-02	01	2023-10-28_15-55-02	14	13	909.5	633.25	900.0	607.5
bumblebox-01_2023-10-28_15-55-02	01	2023-10-28_15-55-02	15	5	1950.75	2429.75	1976.5	2419.0
bumblebox-01_2023-10-28_15-55-02	01	2023-10-28_15-55-02	15	10	3272.5	2303.25	3262.5	2332.5
bumblebox-01_2023-10-28_15-55-02	01	2023-10-28_15-55-02	15	15	1918.5	1610.5	1888.0	1615.5
bumblebox-01_2023-10-28_15-55-02	01	2023-10-28_15-55-02	15	4	2197.5	1581.0	2170.0	1596.5
bumblebox-01_2023-10-28_15-55-02	01	2023-10-28_15-55-02	15	11	1593.25	1496.25	1570.5	1490.5
bumblebox-01_2023-10-28_15-55-02	01	2023-10-28_15-55-02	15	8	1901.75	1338.75	1869.0	1333.5
bumblebox-01_2023-10-28_15-55-02	01	2023-10-28_15-55-02	15	3	1486.5	1054.25	1456.0	1063.0
bumblebox-01_2023-10-28_15-55-02	01	2023-10-28_15-55-02	15	1	2072.0	2041.25	2102.0	2043.0
bumblebox-01_2023-10-28_15-55-02	01	2023-10-28_15-55-02	15	13	909.5	633.25	900.0	608.0
bumblebox-01_2023-10-28_15-55-02	01	2023-10-28_15-55-02	16	5	1942.5	2433.5	1965.5	2418.5
bumblebox-01_2023-10-28_15-55-02	01	2023-10-28_15-55-02	16	10	3272.5	2303.0	3262.0	2332.0
bumblebox-01_2023-10-28_15-55-02	01	2023-10-28_15-55-02	16	1	2102.25	2053.25	2132.5	2049.0
bumblebox-01_2023-10-28_15-55-02	01	2023-10-28_15-55-02	16	4	2199.0	1575.0	2172.5	1591.0
bumblebox-01_2023-10-28_15-55-02	01	2023-10-28_15-55-02	16	11	1588.5	1489.0	1568.0	1483.0
bumblebox-01_2023-10-28_15-55-02	01	2023-10-28_15-55-02	16	8	1886.5	1338.5	1856.0	1328.5
bumblebox-01_2023-10-28_15-55-02	01	2023-10-28_15-55-02	16	3	1486.5	1054.25	1456.5	1063.5
bumblebox-01_2023-10-28_15-55-02	01	2023-10-28_15-55-02	16	15	1911.5	1609.75	1881.0	1614.0
bumblebox-01_2023-10-28_15-55-02	01	2023-10-28_15-55-02	16	13	909.0	633.5	899.5	608.0
bumblebox-01_2023-10-28_15-55-02	01	2023-10-28_15-55-02	17	5	1937.5	2431.75	1951.0	2408.5
bumblebox-01_2023-10-28_15-55-02	01	2023-10-28_15-55-02	17	15	1906.75	1609.25	1875.5	1613.0
bumblebox-01_2023-10-28_15-55-02	01	2023-10-28_15-55-02	17	4	2200.5	1574.75	2173.5	1592.0
bumblebox-01_2023-10-28_15-55-02	01	2023-10-28_15-55-02	17	11	1580.0	1473.0	1560.0	1468.0
bumblebox-01_2023-10-28_15-55-02	01	2023-10-28_15-55-02	17	8	1876.5	1342.75	1846.5	1334.5
bumblebox-01_2023-10-28_15-55-02	01	2023-10-28_15-55-02	17	3	1486.5	1054.25	1456.0	1063.0
bumblebox-01_2023-10-28_15-55-02	01	2023-10-28_15-55-02	17	10	3272.0	2303.0	3262.5	2332.5
bumblebox-01_2023-10-28_15-55-02	01	2023-10-28_15-55-02	17	13	908.75	633.25	899.0	608.0
bumblebox-01_2023-10-28_15-55-02	01	2023-10-28_15-55-02	18	5	1936.0	2452.0	1949.0	2429.5
bumblebox-01_2023-10-28_15-55-02	01	2023-10-28_15-55-02	18	1	2116.75	2042.25	2148.0	2038.0
bumblebox-01_2023-10-28_15-55-02	01	2023-10-28_15-55-02	18	15	1911.25	1609.0	1879.5	1614.0
bumblebox-01_2023-10-28_15-55-02	01	2023-10-28_15-55-02	18	4	2207.5	1573.0	2180.0	1589.5
bumblebox-01_2023-10-28_15-55-02	01	2023-10-28_15-55-02	18	11	1577.0	1475.5	1558.5	1472.5
bumblebox-01_2023-10-28_15-55-02	01	2023-10-28_15-55-02	18	3	1487.0	1054.5	1456.5	1063.5
bumblebox-01_2023-10-28_15-55-02	01	2023-10-28_15-55-02	18	10	3272.5	2303.25	3262.5	2332.5
bumblebox-01_2023-10-28_15-55-02	01	2023-10-28_15-55-02	18	8	1881.75	1336.25	1851.5	1327.0
bumblebox-01_2023-10-28_15-55-02	01	2023-10-28_15-55-02	18	13	909.25	633.25	899.0	607.5
bumblebox-01_2023-10-28_15-55-02	01	2023-10-28_15-55-02	19	5	1915.25	2457.0	1926.0	2434.0
bumblebox-01_2023-10-28_15-55-02	01	2023-10-28_15-55-02	19	10	3272.25	2303.0	3262.5	2332.0
bumblebox-01_2023-10-28_15-55-02	01	2023-10-28_15-55-02	19	1	2144.75	2079.25	2144.5	2054.0
bumblebox-01_2023-10-28_15-55-02	01	2023-10-28_15-55-02	19	15	1912.0	1597.75	1881.0	1600.5
bumblebox-01_2023-10-28_15-55-02	01	2023-10-28_15-55-02	19	11	1577.25	1475.5	1559.0	1470.5
bumblebox-01_2023-10-28_15-55-02	01	2023-10-28_15-55-02	19	8	1887.75	1339.75	1857.0	1332.0
bumblebox-01_2023-10-28_15-55-02	01	2023-10-28_15-55-02	19	3	1486.25	1054.0	1456.0	1063.0
bumblebox-01_2023-10-28_15-55-02	01	2023-10-28_15-55-02	19	13	909.5	633.25	900.0	607.5
bumblebox-01_2023-10-28_15-55-02	01	2023-10-28_15-55-02	19	4	2206.75	1582.75	2181.0	1601.5
bumblebox-01_2023-10-28_15-55-02	01	2023-10-28_15-55-02	20	5	1950.75	2465.25	1958.5	2442.5
bumblebox-01_2023-10-28_15-55-02	01	2023-10-28_15-55-02	20	10	3272.0	2303.0	3262.5	2332.0
bumblebox-01_2023-10-28_15-55-02	01	2023-10-28_15-55-02	20	1	2187.25	2119.5	2171.0	2100.5
bumblebox-01_2023-10-28_15-55-02	01	2023-10-28_15-55-02	20	12	1913.0	1916.25	1903.5	1941.0
bumblebox-01_2023-10-28_15-55-02	01	2023-10-28_15-55-02	20	15	1908.5	1599.75	1877.5	1603.5
bumblebox-01_2023-10-28_15-55-02	01	2023-10-28_15-55-02	20	11	1585.5	1482.0	1566.0	1481.5
bumblebox-01_2023-10-28_15-55-02	01	2023-10-28_15-55-02	20	8	1884.25	1345.0	1853.5	1338.5
bumblebox-01_2023-10-28_15-55-02	01	2023-10-28_15-55-02	20	3	1486.75	1054.75	1456.0	1063.5
bumblebox-01_2023-10-28_15-55-02	01	2023-10-28_15-55-02	20	4	2206.75	1587.5	2181.5	1606.0
bumblebox-01_2023-10-28_15-55-02	01	2023-10-28_15-55-02	20	13	909.75	633.0	900.0	607.5
bumblebox-01_2023-10-28_15-55-02	01	2023-10-28_15-55-02	21	5	1942.0	2463.0	1950.5	2439.5
bumblebox-01_2023-10-28_15-55-02	01	2023-10-28_15-55-02	21	1	2176.5	2107.5	2156.0	2088.0
bumblebox-01_2023-10-28_15-55-02	01	2023-10-28_15-55-02	21	12	1910.5	2000.0	1903.0	2024.5
bumblebox-01_2023-10-28_15-55-02	01	2023-10-28_15-55-02	21	15	1909.5	1603.5	1878.0	1608.5
bumblebox-01_2023-10-28_15-55-02	01	2023-10-28_15-55-02	21	4	2205.25	1590.0	2180.0	1608.0
bumblebox-01_2023-10-28_15-55-02	01	2023-10-28_15-55-02	21	11	1579.75	1476.5	1559.5	1474.5
bumblebox-01_2023-10-28_15-55-02	01	2023-10-28_15-55-02	21	8	1889.25	1343.5	1858.5	1337.5
bumblebox-01_2023-10-28_15-55-02	01	2023-10-28_15-55-02	21	3	1486.0	1054.25	1455.5	1063.0
bumblebox-01_2023-10-28_15-55-02	01	2023-10-28_15-55-02	21	10	3271.75	2302.75	3262.0	2332.0
bumblebox-01_2023-10-28_15-55-02	01	2023-10-28_15-55-02	21	13	909.25	633.0	899.5	607.0
bumblebox-01_2023-10-28_15-55-02	01	2023-10-28_15-55-02	22	5	1939.75	2459.25	1949.0	2434.5
bumblebox-01_2023-10-28_15-55-02	01	2023-10-28_15-55-02	22	1	2173.25	2111.5	2147.5	2097.5
bumblebox-01_2023-10-28_15-55-02	01	2023-10-28_15-55-02	22	12	1925.0	2080.25	1915.5	2108.0
bumblebox-01_2023-10-28_15-55-02	01	2023-10-28_15-55-02	22	15	1907.25	1600.75	1877.0	1602.5
bumblebox-01_2023-10-28_15-55-02	01	2023-10-28_15-55-02	22	11	1579.75	1476.75	1560.0	1474.5
bumblebox-01_2023-10-28_15-55-02	01	2023-10-28_15-55-02	22	8	1908.5	1327.75	1876.0	1322.5
bumblebox-01_2023-10-28_15-55-02	01	2023-10-28_15-55-02	22	3	1486.0	1054.75	1455.5	1063.5
bumblebox-01_2023-10-28_15-55-02	01	2023-10-28_15-55-02	22	10	3271.75	2302.75	3261.5	2332.0
bumblebox-01_2023-10-28_15-55-02	01	2023-10-28_15-55-02	22	4	2205.0	1587.25	2179.5	1606.0
bumblebox-01_2023-10-28_15-55-02	01	2023-10-28_15-55-02	22	13	909.75	633.5	899.5	608.0
bumblebox-01_2023-10-28_15-55-02	01	2023-10-28_15-55-02	23	5	1948.75	2441.25	1957.0	2417.0
bumblebox-01_2023-10-28_15-55-02	01	2023-10-28_15-55-02	23	10	3271.25	2303.5	3261.0	2332.5
bumblebox-01_2023-10-28_15-55-02	01	2023-10-28_15-55-02	23	12	2015.25	2171.25	2022.0	2200.5
bumblebox-01_2023-10-28_15-55-02	01	2023-10-28_15-55-02	23	1	2160.5	2098.5	2139.0	2078.5
bumblebox-01_2023-10-28_15-55-02	01	2023-10-28_15-55-02	23	15	1910.5	1601.5	1879.5	1604.5
bumblebox-01_2023-10-28_15-55-02	01	2023-10-28_15-55-02	23	11	1576.5	1467.5	1558.0	1465.0
bumblebox-01_2023-10-28_15-55-02	01	2023-10-28_15-55-02	23	8	1895.75	1322.0	1864.5	1316.5
bumblebox-01_2023-10-28_15-55-02	01	2023-10-28_15-55-02	23	3	1486.25	1054.25	1456.0	1062.5
bumblebox-01_2023-10-28_15-55-02	01	2023-10-28_15-55-02	23	4	2216.0	1592.0	2191.5	1612.5
bumblebox-01_2023-10-28_15-55-02	01	2023-10-28_15-55-02	23	13	909.5	633.0	900.0	607.5
bumblebox-01_2023-10-28_15-55-02	01	2023-10-28_15-55-02	24	5	1932.5	2448.0	1937.5	2424.5
bumblebox-01_2023-10-28_15-55-02	01	2023-10-28_15-55-02	24	12	2027.25	2237.5	2031.0	2267.5
bumblebox-01_2023-10-28_15-55-02	01	2023-10-28_15-55-02	24	1	2137.5	2066.25	2117.5	2042.0
bumblebox-01_2023-10-28_15-55-02	01	2023-10-28_15-55-02	24	15	1919.25	1605.5	1888.0	1614.0
bumblebox-01_2023-10-28_15-55-02	01	2023-10-28_15-55-02	24	11	1577.25	1471.75	1557.5	1469.0
bumblebox-01_2023-10-28_15-55-02	01	2023-10-28_15-55-02	24	8	1884.75	1321.0	1853.5	1316.0
bumblebox-01_2023-10-28_15-55-02	01	2023-10-28_15-55-02	24	3	1486.25	1054.75	1456.0	1063.5
bumblebox-01_2023-10-28_15-55-02	01	2023-10-28_15-55-02	24	10	3271.25	2303.25	3261.5	2332.5
bumblebox-01_2023-10-28_15-55-02	01	2023-10-28_15-55-02	24	4	2216.0	1591.5	2191.5	1613.0
bumblebox-01_2023-10-28_15-55-02	01	2023-10-28_15-55-02	24	13	910.0	633.0	900.5	607.5
bumblebox-01_2023-10-28_15-55-02	01	2023-10-28_15-55-02	25	5	1920.25	2473.0	1923.5	2449.0
bumblebox-01_2023-10-28_15-55-02	01	2023-10-28_15-55-02	25	12	2051.75	2307.5	2053.5	2338.0
bumblebox-01_2023-10-28_15-55-02	01	2023-10-28_15-55-02	25	1	2124.5	2018.5	2099.0	1998.0
bumblebox-01_2023-10-28_15-55-02	01	2023-10-28_15-55-02	25	15	1914.25	1599.0	1882.0	1605.5
bumblebox-01_2023-10-28_15-55-02	01	2023-10-28_15-55-02	25	11	1579.0	1470.5	1560.5	1468.0
bumblebox-01_2023-10-28_15-55-02	01	2023-10-28_15-55-02	25	8	1889.25	1327.25	1858.0	1323.0
bumblebox-01_2023-10-28_15-55-02	01	2023-10-28_15-55-02	25	3	1486.5	1055.0	1456.5	1064.0
bumblebox-01_2023-10-28_15-55-02	01	2023-10-28_15-55-02	25	10	3270.75	2303.25	3261.0	2333.0
bumblebox-01_2023-10-28_15-55-02	01	2023-10-28_15-55-02	25	4	2220.5	1593.75	2197.0	1616.0
bumblebox-01_2023-10-28_15-55-02	01	2023-10-28_15-55-02	25	13	909.5	633.25	900.0	607.5
bumblebox-01_2023-10-28_15-55-02	01	2023-10-28_15-55-02	26	5	1922.25	2467.0	1927.0	2443.5
bumblebox-01_2023-10-28_15-55-02	01	2023-10-28_15-55-02	26	12	2041.25	2321.0	2043.0	2351.0
bumblebox-01_2023-10-28_15-55-02	01	2023-10-28_15-55-02	26	1	2102.25	2020.75	2080.0	1996.0
bumblebox-01_2023-10-28_15-55-02	01	2023-10-28_15-55-02	26	15	1909.25	1603.25	1877.0	1608.5
bumblebox-01_2023-10-28_15-55-02	01	2023-10-28_15-55-02	26	4	2219.0	1594.25	2195.5	1616.0
bumblebox-01_2023-10-28_15-55-02	01	2023-10-28_15-55-02	26	11	1588.5	1475.75	1567.5	1479.5
bumblebox-01_2023-10-28_15-55-02	01	2023-10-28_15-55-02	26	8	1928.5	1318.75	1895.5	1315.0
bumblebox-01_2023-10-28_15-55-02	01	2023-10-28_15-55-02	26	3	1486.0	1054.5	1456.0	1063.5
bumblebox-01_2023-10-28_15-55-02	01	2023-10-28_15-55-02	26	10	3270.75	2303.75	3260.0	2333.5
bumblebox-01_2023-10-28_15-55-02	01	2023-10-28_15-55-02	26	13	909.75	633.25	900.0	607.5
bumblebox-01_2023-10-28_15-55-02	01	2023-10-28_15-55-02	27	5	1920.0	2476.0	1926.0	2449.5
bumblebox-01_2023-10-28_15-55-02	01	2023-10-28_15-55-02	27	12	2040.75	2328.5	2043.0	2358.0
bumblebox-01_2023-10-28_15-55-02	01	2023-10-28_15-55-02	27	1	2077.75	1993.75	2053.5	1971.5
bumblebox-01_2023-10-28_15-55-02	01	2023-10-28_15-55-02	27	15	1901.0	1606.25	1869.5	1612.5
bumblebox-01_2023-10-28_15-55-02	01	2023-10-28_15-55-02	27	11	1577.0	1481.25	1555.5	1482.5
bumblebox-01_2023-10-28_15-55-02	01	2023-10-28_15-55-02	27	8	1912.0	1312.5	1881.0	1303.0
bumblebox-01_2023-10-28_15-55-02	01	2023-10-28_15-55-02	27	3	1485.75	1054.0	1455.5	1063.0
bumblebox-01_2023-10-28_15-55-02	01	2023-10-28_15-55-02	27	10	3271.0	2303.5	3261.0	2332.5
bumblebox-01_2023-10-28_15-55-02	01	2023-10-28_15-55-02	27	4	2224.25	1590.75	2200.5	1612.5
bumblebox-01_2023-10-28_15-55-02	01	2023-10-28_15-55-02	27	13	909.5	632.75	900.0	607.0
bumblebox-01_2023-10-28_15-55-02	01	2023-10-28_15-55-02	28	12	2045.25	2323.75	2048.0	2353.5
bumblebox-01_2023-10-28_15-55-02	01	2023-10-28_15-55-02	28	1	2117.25	2011.0	2088.0	1995.5
bumblebox-01_2023-10-28_15-55-02	01	2023-10-28_15-55-02	28	15	1900.25	1600.5	1868.5	1604.5
bumblebox-01_2023-10-28_15-55-02	01	2023-10-28_15-55-02	28	11	1581.0	1470.5	1558.0	1467.5
bumblebox-01_2023-10-28_15-55-02	01	2023-10-28_15-55-02	28	8	1895.5	1311.25	1864.5	1305.0
bumblebox-01_2023-10-28_15-55-02	01	2023-10-28_15-55-02	28	3	1486.0	1054.25	1455.5	1063.0
bumblebox-01_2023-10-28_15-55-02	01	2023-10-28_15-55-02	28	5	1894.5	2438.75	1901.5	2413.0
bumblebox-01_2023-10-28_15-55-02	01	2023-10-28_15-55-02	28	10	3271.25	2303.25	3261.0	2332.0
bumblebox-01_2023-10-28_15-55-02	01	2023-10-28_15-55-02	28	4	2225.5	1581.5	2198.0	1600.5
bumblebox-01_2023-10-28_15-55-02	01	2023-10-28_15-55-02	28	13	909.75	633.0	899.5	607.5
bumblebox-01_2023-10-28_15-55-02	01	2023-10-28_15-55-02	29	5	1906.0	2444.75	1916.5	2421.5
bumblebox-01_2023-10-28_15-55-02	01	2023-10-28_15-55-02	29	12	2059.75	2337.0	2065.5	2367.5
bumblebox-01_2023-10-28_15-55-02	01	2023-10-28_15-55-02	29	1	2126.5	1978.0	2096.0	1987.0
bumblebox-01_2023-10-28_15-55-02	01	2023-10-28_15-55-02	29	15	1892.5	1598.0	1860.5	1602.5
bumblebox-01_2023-10-28_15-55-02	01	2023-10-28_15-55-02	29	4	2221.75	1589.75	2194.5	1608.5
bumblebox-01_2023-10-28_15-55-02	01	2023-10-28_15-55-02	29	11	1587.0	1480.0	1563.0	1475.5
bumblebox-01_2023-10-28_15-55-02	01	2023-10-28_15-55-02	29	8	1894.25	1320.0	1861.5	1319.0
bumblebox-01_2023-10-28_15-55-02	01	2023-10-28_15-55-02	29	3	1486.25	1054.5	1455.5	1063.0
bumblebox-01_2023-10-28_15-55-02	01	2023-10-28_15-55-02	29	10	3271.5	2303.0	3261.0	2332.0
bumblebox-01_2023-10-28_15-55-02	01	2023-10-28_15-55-02	29	13	909.5	632.5	900.0	607.0
bumblebox-01_2023-10-28_15-55-02	01	2023-10-28_15-55-02	30	5	1921.0	2444.5	1931.0	2423.0
bumblebox-01_2023-10-28_15-55-02	01	2023-10-28_15-55-02	30	12	2061.5	2316.25	2067.5	2346.5
bumblebox-01_2023-10-28_15-55-02	01	2023-10-28_15-55-02	30	1	2085.75	1971.75	2060.0	1985.0
bumblebox-01_2023-10-28_15-55-02	01	2023-10-28_15-55-02	30	6	1958.25	1807.0	1976.5	1819.5
bumblebox-01_2023-10-28_15-55-02	01	2023-10-28_15-55-02	30	15	1880.75	1604.5	1849.5	1612.0
bumblebox-01_2023-10-28_15-55-02	01	2023-10-28_15-55-02	30	4	2220.75	1584.75	2193.5	1602.5
bumblebox-01_2023-10-28_15-55-02	01	2023-10-28_15-55-02	30	11	1577.25	1472.0	1556.5	1468.5
bumblebox-01_2023-10-28_15-55-02	01	2023-10-28_15-55-02	30	8	1889.75	1319.5	1858.0	1319.0
bumblebox-01_2023-10-28_15-55-02	01	2023-10-28_15-55-02	30	3	1486.25	1054.25	1456.5	1063.5
bumblebox-01_2023-10-28_15-55-02	01	2023-10-28_15-55-02	30	10	3271.5	2303.0	3261.5	2332.5
bumblebox-01_2023-10-28_15-55-02	01	2023-10-28_15-55-02	30	13	909.5	633.0	900.0	607.5
bumblebox-01_2023-10-28_15-55-02	01	2023-10-28_15-55-02	31	5	1920.0	2455.5	1926.0	2433.5
bumblebox-01_2023-10-28_15-55-02	01	2023-10-28_15-55-02	31	12	2049.5	2308.0	2033.5	2333.0
bumblebox-01_2023-10-28_15-55-02	01	2023-10-28_15-55-02	31	10	3278.5	2294.75	3268.0	2324.5
bumblebox-01_2023-10-28_15-55-02	01	2023-10-28_15-55-02	31	1	2085.0	1976.25	2055.0	1980.0
bumblebox-01_2023-10-28_15-55-02	01	2023-10-28_15-55-02	31	15	1878.75	1612.75	1848.5	1622.5
bumblebox-01_2023-10-28_15-55-02	01	2023-10-28_15-55-02	31	11	1572.5	1473.75	1553.0	1471.0
bumblebox-01_2023-10-28_15-55-02	01	2023-10-28_15-55-02	31	8	1877.25	1325.25	1846.0	1327.5
bumblebox-01_2023-10-28_15-55-02	01	2023-10-28_15-55-02	31	3	1486.0	1054.75	1456.0	1064.0
bumblebox-01_2023-10-28_15-55-02	01	2023-10-28_15-55-02	31	4	2216.0	1587.75	2190.0	1606.5
bumblebox-01_2023-10-28_15-55-02	01	2023-10-28_15-55-02	31	13	910.0	633.0	900.5	608.0
bumblebox-01_2023-10-28_15-55-02	01	2023-10-28_15-55-02	32	5	1913.5	2455.5	1916.0	2431.5
bumblebox-01_2023-10-28_15-55-02	01	2023-10-28_15-55-02	32	12	2055.25	2286.75	2038.0	2312.5
bumblebox-01_2023-10-28_15-55-02	01	2023-10-28_15-55-02	32	1	2081.25	1980.5	2051.0	1979.5
bumblebox-01_2023-10-28_15-55-02	01	2023-10-28_15-55-02	32	15	1875.5	1605.5	1843.5	1612.5
bumblebox-01_2023-10-28_15-55-02	01	2023-10-28_15-55-02	32	11	1568.0	1465.0	1548.5	1460.5
bumblebox-01_2023-10-28_15-55-02	01	2023-10-28_15-55-02	32	8	1870.25	1319.5	1839.5	1321.5
bumblebox-01_2023-10-28_15-55-02	01	2023-10-28_15-55-02	32	3	1485.75	1055.5	1455.5	1064.5
bumblebox-01_2023-10-28_15-55-02	01	2023-10-28_15-55-02	32	10	3270.5	2296.75	3257.0	2324.5
bumblebox-01_2023-10-28_15-55-02	01	2023-10-28_15-55-02	32	4	2226.0	1588.25	2201.0	1609.5
bumblebox-01_2023-10-28_15-55-02	01	2023-10-28_15-55-02	32	13	909.75	633.0	899.5	607.5
bumblebox-01_2023-10-28_15-55-02	01	2023-10-28_15-55-02	33	5	1913.25	2447.5	1918.0	2422.5
bumblebox-01_2023-10-28_15-55-02	01	2023-10-28_15-55-02	33	12	2050.5	2291.25	2034.5	2317.0
bumblebox-01_2023-10-28_15-55-02	01	2023-10-28_15-55-02	33	1	2113.0	1984.0	2081.5	1978.0
bumblebox-01_2023-10-28_15-55-02	01	2023-10-28_15-55-02	33	15	1875.75	1606.25	1844.5	1613.5
bumblebox-01_2023-10-28_15-55-02	01	2023-10-28_15-55-02	33	11	1564.0	1440.25	1545.0	1435.5
bumblebox-01_2023-10-28_15-55-02	01	2023-10-28_15-55-02	33	8	1873.25	1320.75	1842.5	1323.5
bumblebox-01_2023-10-28_15-55-02	01	2023-10-28_15-55-02	33	3	1485.5	1054.5	1455.5	1063.0
bumblebox-01_2023-10-28_15-55-02	01	2023-10-28_15-55-02	33	10	3253.25	2281.75	3240.5	2309.5
bumblebox-01_2023-10-28_15-55-02	01	2023-10-28_15-55-02	33	4	2243.5	1609.5	2219.5	1632.0
bumblebox-01_2023-10-28_15-55-02	01	2023-10-28_15-55-02	33	13	909.25	632.75	900.0	607.0
bumblebox-01_2023-10-28_15-55-02	01	2023-10-28_15-55-02	34	5	1897.75	2460.25	1906.5	2434.5
bumblebox-01_2023-10-28_15-55-02	01	2023-10-28_15-55-02	34	12	2021.5	2303.0	2003.5	2327.5
bumblebox-01_2023-10-28_15-55-02	01	2023-10-28_15-55-02	34	1	2107.25	1971.0	2076.0	1969.0
bumblebox-01_2023-10-28_15-55-02	01	2023-10-28_15-55-02	34	15	1876.5	1605.75	1845.0	1612.5
bumblebox-01_2023-10-28_15-55-02	01	2023-10-28_15-55-02	34	11	1560.5	1440.0	1541.5	1438.0
bumblebox-01_2023-10-28_15-55-02	01	2023-10-28_15-55-02	34	8	1882.75	1317.25	1851.5	1318.5
bumblebox-01_2023-10-28_15-55-02	01	2023-10-28_15-55-02	34	3	1486.25	1054.75	1456.0	1063.5
bumblebox-01_2023-10-28_15-55-02	01	2023-10-28_15-55-02	34	10	3255.25	2281.5	3241.5	2308.5
bumblebox-01_2023-10-28_15-55-02	01	2023-10-28_15-55-02	34	4	2255.5	1615.0	2229.5	1635.5
bumblebox-01_2023-10-28_15-55-02	01	2023-10-28_15-55-02	34	13	909.5	632.75	899.5	607.5
bumblebox-01_2023-10-28_15-55-02	01	2023-10-28_15-55-02	35	5	1916.25	2467.25	1928.0	2442.0
bumblebox-01_2023-10-28_15-55-02	01	2023-10-28_15-55-02	35	12	2023.0	2300.25	2005.0	2324.5
bumblebox-01_2023-10-28_15-55-02	01	2023-10-28_15-55-02	35	1	2104.25	1964.25	2073.0	1969.5
bumblebox-01_2023-10-28_15-55-02	01	2023-10-28_15-55-02	35	15	1879.75	1605.5	1848.0	1612.0
bumblebox-01_2023-10-28_15-55-02	01	2023-10-28_15-55-02	35	11	1557.0	1433.5	1538.5	1433.0
bumblebox-01_2023-10-28_15-55-02	01	2023-10-28_15-55-02	35	8	1884.25	1310.75	1853.0	1312.0
bumblebox-01_2023-10-28_15-55-02	01	2023-10-28_15-55-02	35	3	1486.0	1054.5	1456.0	1063.5
bumblebox-01_2023-10-28_15-55-02	01	2023-10-28_15-55-02	35	10	3260.0	2284.25	3244.5	2311.0
bumblebox-01_2023-10-28_15-55-02	01	2023-10-28_15-55-02	35	4	2249.25	1606.75	2220.0	1623.5
bumblebox-01_2023-10-28_15-55-02	01	2023-10-28_15-55-02	35	13	909.5	632.5	900.0	607.0
bumblebox-01_2023-10-28_15-55-02	01	2023-10-28_15-55-02	36	5	1899.25	2428.75	1906.0	2402.0
bumblebox-01_2023-10-28_15-55-02	01	2023-10-28_15-55-02	36	12	2025.25	2295.5	2006.5	2319.5
bumblebox-01_2023-10-28_15-55-02	01	2023-10-28_15-55-02	36	1	2108.75	1962.5	2090.0	1986.0
bumblebox-01_2023-10-28_15-55-02	01	2023-10-28_15-55-02	36	15	1879.25	1603.5	1847.5	1609.5
bumblebox-01_2023-10-28_15-55-02	01	2023-10-28_15-55-02	36	11	1558.25	1426.75	1540.0	1428.0
bumblebox-01_2023-10-28_15-55-02	01	2023-10-28_15-55-02	36	8	1884.75	1309.0	1854.0	1309.5
bumblebox-01_2023-10-28_15-55-02	01	2023-10-28_15-55-02	36	3	1486.0	1055.25	1455.5	1064.0
bumblebox-01_2023-10-28_15-55-02	01	2023-10-28_15-55-02	36	10	3261.75	2288.0	3246.5	2315.5
bumblebox-01_2023-10-28_15-55-02	01	2023-10-28_15-55-02	36	4	2246.5	1616.25	2218.5	1634.0
bumblebox-01_2023-10-28_15-55-02	01	2023-10-28_15-55-02	36	13	909.5	632.5	900.0	607.0
bumblebox-01_2023-10-28_15-55-02	01	2023-10-28_15-55-02	37	5	1905.0	2424.5	1910.5	2398.0
bumblebox-01_2023-10-28_15-55-02	01	2023-10-28_15-55-02	37	12	2026.25	2294.0	2007.0	2318.0
bumblebox-01_2023-10-28_15-55-02	01	2023-10-28_15-55-02	37	1	2086.25	1968.5	2069.0	1994.5
bumblebox-01_2023-10-28_15-55-02	01	2023-10-28_15-55-02	37	6	1905.0	1903.0	1905.0	1928.0
bumblebox-01_2023-10-28_15-55-02	01	2023-10-28_15-55-02	37	15	1883.75	1604.0	1852.0	1611.0
bumblebox-01_2023-10-28_15-55-02	01	2023-10-28_15-55-02	37	11	1551.0	1416.75	1532.5	1420.5
bumblebox-01_2023-10-28_15-55-02	01	2023-10-28_15-55-02	37	8	1885.0	1307.0	1854.0	1307.0
bumblebox-01_2023-10-28_15-55-02	01	2023-10-28_15-55-02	37	3	1485.75	1054.5	1455.0	1063.5
bumblebox-01_2023-10-28_15-55-02	01	2023-10-28_15-55-02	37	10	3263.75	2291.5	3250.5	2319.5
bumblebox-01_2023-10-28_15-55-02	01	2023-10-28_15-55-02	37	4	2243.25	1603.0	2214.0	1618.0
bumblebox-01_2023-10-28_15-55-02	01	2023-10-28_15-55-02	37	13	909.0	632.5	899.5	607.0
bumblebox-01_2023-10-28_15-55-02	01	2023-10-28_15-55-02	38	5	1898.5	2425.25	1909.0	2399.5
bumblebox-01_2023-10-28_15-55-02	01	2023-10-28_15-55-02	38	12	2028.75	2289.25	2008.5	2312.0
bumblebox-01_2023-10-28_15-55-02	01	2023-10-28_15-55-02	38	6	1918.0	1976.0	1922.0	1995.0
bumblebox-01_2023-10-28_15-55-02	01	2023-10-28_15-55-02	38	1	2086.75	1972.75	2068.0	1997.5
bumblebox-01_2023-10-28_15-55-02	01	2023-10-28_15-55-02	38	15	1885.5	1604.75	1853.5	1611.5
bumblebox-01_2023-10-28_15-55-02	01	2023-10-28_15-55-02	38	11	1566.5	1436.5	1551.0	1448.5
bumblebox-01_2023-10-28_15-55-02	01	2023-10-28_15-55-02	38	8	1888.5	1314.25	1857.5	1315.0
bumblebox-01_2023-10-28_15-55-02	01	2023-10-28_15-55-02	38	3	1486.0	1054.75	1455.5	1064.0
bumblebox-01_2023-10-28_15-55-02	01	2023-10-28_15-55-02	38	10	3266.0	2295.0	3252.5	2322.5
bumblebox-01_2023-10-28_15-55-02	01	2023-10-28_15-55-02	38	4	2236.5	1605.25	2208.5	1623.0
bumblebox-01_2023-10-28_15-55-02	01	2023-10-28_15-55-02	38	13	909.0	632.25	899.5	606.5
bumblebox-01_2023-10-28_15-55-02	01	2023-10-28_15-55-02	39	5	1904.5	2468.25	1916.0	2441.0
bumblebox-01_2023-10-28_15-55-02	01	2023-10-28_15-55-02	39	12	2023.5	2295.0	2003.0	2318.0
bumblebox-01_2023-10-28_15-55-02	01	2023-10-28_15-55-02	39	6	1940.75	2032.75	1949.5	2049.5
bumblebox-01_2023-10-28_15-55-02	01	2023-10-28_15-55-02	39	1	2088.75	1978.5	2070.5	2003.0
bumblebox-01_2023-10-28_15-55-02	01	2023-10-28_15-55-02	39	15	1887.5	1606.0	1856.0	1613.5
bumblebox-01_2023-10-28_15-55-02	01	2023-10-28_15-55-02	39	11	1560.0	1463.0	1544.5	1471.5
bumblebox-01_2023-10-28_15-55-02	01	2023-10-28_15-55-02	39	8	1892.75	1322.0	1861.5	1322.0
bumblebox-01_2023-10-28_15-55-02	01	2023-10-28_15-55-02	39	3	1486.25	1055.0	1456.0	1063.5
bumblebox-01_2023-10-28_15-55-02	01	2023-10-28_15-55-02	39	10	3263.75	2288.0	3248.0	2314.5
bumblebox-01_2023-10-28_15-55-02	01	2023-10-28_15-55-02	39	4	2233.75	1611.25	2207.0	1631.0
bumblebox-01_2023-10-28_15-55-02	01	2023-10-28_15-55-02	39	13	909.5	633.25	900.0	607.5
bumblebox-01_2023-10-28_15-55-02	01	2023-10-28_15-55-02	40	5	1884.0	2456.75	1880.0	2428.5
bumblebox-01_2023-10-28_15-55-02	01	2023-10-28_15-55-02	40	12	2015.75	2292.5	1992.5	2312.5
bumblebox-01_2023-10-28_15-55-02	01	2023-10-28_15-55-02	40	1	2088.75	1960.25	2073.0	1987.0
bumblebox-01_2023-10-28_15-55-02	01	2023-10-28_15-55-02	40	15	1889.5	1603.5	1858.0	1610.5
bumblebox-01_2023-10-28_15-55-02	01	2023-10-28_15-55-02	40	4	2234.5	1615.75	2209.0	1636.0
bumblebox-01_2023-10-28_15-55-02	01	2023-10-28_15-55-02	40	11	1557.5	1472.25	1541.5	1479.0
bumblebox-01_2023-10-28_15-55-02	01	2023-10-28_15-55-02	40	8	1894.5	1323.5	1863.5	1324.5
bumblebox-01_2023-10-28_15-55-02	01	2023-10-28_15-55-02	40	3	1486.0	1054.5	1455.5	1063.0
bumblebox-01_2023-10-28_15-55-02	01	2023-10-28_15-55-02	40	10	3257.75	2286.5	3241.5	2313.0
bumblebox-01_2023-10-28_15-55-02	01	2023-10-28_15-55-02	40	13	909.75	632.75	900.0	607.5
bumblebox-01_2023-10-28_15-55-02	01	2023-10-28_15-55-02	41	5	1894.75	2454.25	1887.0	2427.0
bumblebox-01_2023-10-28_15-55-02	01	2023-10-28_15-55-02	41	12	2011.75	2291.25	1987.0	2309.5
bumblebox-01_2023-10-28_15-55-02	01	2023-10-28_15-55-02	41	1	2092.25	1969.75	2074.0	1995.0
bumblebox-01_2023-10-28_15-55-02	01	2023-10-28_15-55-02	41	15	1893.0	1603.5	1861.5	1610.5
bumblebox-01_2023-10-28_15-55-02	01	2023-10-28_15-55-02	41	11	1565.25	1472.25	1548.0	1473.0
bumblebox-01_2023-10-28_15-55-02	01	2023-10-28_15-55-02	41	8	1898.0	1324.25	1867.0	1325.5
bumblebox-01_2023-10-28_15-55-02	01	2023-10-28_15-55-02	41	3	1485.5	1054.5	1455.0	1063.0
bumblebox-01_2023-10-28_15-55-02	01	2023-10-28_15-55-02	41	10	3257.0	2282.25	3239.5	2308.0
bumblebox-01_2023-10-28_15-55-02	01	2023-10-28_15-55-02	41	4	2241.5	1626.25	2218.5	1649.5
bumblebox-01_2023-10-28_15-55-02	01	2023-10-28_15-55-02	41	13	908.75	632.75	899.5	607.5
bumblebox-01_2023-10-28_15-55-02	01	2023-10-28_15-55-02	42	5	1895.25	2441.5	1882.5	2417.0
bumblebox-01_2023-10-28_15-55-02	01	2023-10-28_15-55-02	42	12	2007.0	2292.5	1981.5	2309.5
bumblebox-01_2023-10-28_15-55-02	01	2023-10-28_15-55-02	42	1	2093.25	1973.75	2072.0	1996.5
bumblebox-01_2023-10-28_15-55-02	01	2023-10-28_15-55-02	42	15	1894.75	1603.25	1863.5	1611.0
bumblebox-01_2023-10-28_15-55-02	01	2023-10-28_15-55-02	42	11	1562.75	1485.5	1544.5	1484.5
bumblebox-01_2023-10-28_15-55-02	01	2023-10-28_15-55-02	42	8	1890.25	1322.0	1859.0	1322.5
bumblebox-01_2023-10-28_15-55-02	01	2023-10-28_15-55-02	42	3	1489.25	1057.5	1459.0	1067.0
bumblebox-01_2023-10-28_15-55-02	01	2023-10-28_15-55-02	42	10	3257.0	2286.0	3237.5	2310.0
bumblebox-01_2023-10-28_15-55-02	01	2023-10-28_15-55-02	42	4	2245.25	1631.0	2223.0	1655.5
bumblebox-01_2023-10-28_15-55-02	01	2023-10-28_15-55-02	42	13	909.0	633.0	899.0	607.5
bumblebox-01_2023-10-28_15-55-02	01	2023-10-28_15-55-02	43	5	1895.75	2426.75	1892.5	2400.5
bumblebox-01_2023-10-28_15-55-02	01	2023-10-28_15-55-02	43	12	2007.5	2293.25	1981.5	2309.0
bumblebox-01_2023-10-28_15-55-02	01	2023-10-28_15-55-02	43	10	3254.75	2286.25	3234.0	2308.5
bumblebox-01_2023-10-28_15-55-02	01	2023-10-28_15-55-02	43	1	2071.0	1970.25	2043.5	1984.5
bumblebox-01_2023-10-28_15-55-02	01	2023-10-28_15-55-02	43	15	1904.25	1604.25	1873.0	1613.5
bumblebox-01_2023-10-28_15-55-02	01	2023-10-28_15-55-02	43	11	1572.0	1489.25	1552.5	1482.0
bumblebox-01_2023-10-28_15-55-02	01	2023-10-28_15-55-02	43	8	1903.5	1311.25	1871.0	1311.0
bumblebox-01_2023-10-28_15-55-02	01	2023-10-28_15-55-02	43	3	1491.5	1058.25	1461.5	1068.5
bumblebox-01_2023-10-28_15-55-02	01	2023-10-28_15-55-02	43	4	2247.75	1623.25	2223.5	1645.5
bumblebox-01_2023-10-28_15-55-02	01	2023-10-28_15-55-02	43	13	909.75	632.75	899.5	607.5
bumblebox-01_2023-10-28_15-55-02	01	2023-10-28_15-55-02	44	5	1891.0	2434.0	1894.0	2406.0
bumblebox-01_2023-10-28_15-55-02	01	2023-10-28_15-55-02	44	12	2005.0	2291.5	1978.5	2306.0
bumblebox-01_2023-10-28_15-55-02	01	2023-10-28_15-55-02	44	1	2080.25	1968.0	2061.5	1992.0
bumblebox-01_2023-10-28_15-55-02	01	2023-10-28_15-55-02	44	4	2252.5	1625.75	2229.5	1649.0
bumblebox-01_2023-10-28_15-55-02	01	2023-10-28_15-55-02	44	15	1902.5	1605.75	1871.5	1611.5
bumblebox-01_2023-10-28_15-55-02	01	2023-10-28_15-55-02	44	11	1569.0	1487.75	1550.0	1481.0
bumblebox-01_2023-10-28_15-55-02	01	2023-10-28_15-55-02	44	8	1888.5	1312.5	1856.5	1315.5
bumblebox-01_2023-10-28_15-55-02	01	2023-10-28_15-55-02	44	3	1491.75	1058.5	1462.0	1068.5
bumblebox-01_2023-10-28_15-55-02	01	2023-10-28_15-55-02	44	10	3247.5	2285.0	3231.0	2311.0
bumblebox-01_2023-10-28_15-55-02	01	2023-10-28_15-55-02	44	13	910.25	633.25	900.5	608.0
bumblebox-01_2023-10-28_15-55-02	01	2023-10-28_15-55-02	45	5	1888.5	2419.0	1896.0	2392.5
bumblebox-01_2023-10-28_15-55-02	01	2023-10-28_15-55-02	45	12	2008.75	2287.25	1981.5	2301.0
bumblebox-01_2023-10-28_15-55-02	01	2023-10-28_15-55-02	45	1	2069.5	1976.0	2050.0	2000.0
bumblebox-01_2023-10-28_15-55-02	01	2023-10-28_15-55-02	45	4	2248.25	1620.25	2224.0	1642.5
bumblebox-01_2023-10-28_15-55-02	01	2023-10-28_15-55-02	45	11	1569.5	1495.0	1549.0	1486.0
bumblebox-01_2023-10-28_15-55-02	01	2023-10-28_15-55-02	45	8	1882.0	1321.75	1851.0	1321.5
bumblebox-01_2023-10-28_15-55-02	01	2023-10-28_15-55-02	45	3	1489.75	1060.5	1459.5	1070.5
bumblebox-01_2023-10-28_15-55-02	01	2023-10-28_15-55-02	45	10	3264.25	2283.75	3251.5	2311.5
bumblebox-01_2023-10-28_15-55-02	01	2023-10-28_15-55-02	45	13	909.25	632.75	899.5	607.0
bumblebox-01_2023-10-28_15-55-02	01	2023-10-28_15-55-02	46	5	1918.0	2427.75	1930.5	2403.5
bumblebox-01_2023-10-28_15-55-02	01	2023-10-28_15-55-02	46	12	2014.5	2282.0	1988.0	2296.0
bumblebox-01_2023-10-28_15-55-02	01	2023-10-28_15-55-02	46	10	3279.25	2278.75	3270.0	2308.5
bumblebox-01_2023-10-28_15-55-02	01	2023-10-28_15-55-02	46	1	2081.0	1981.75	2069.5	2010.0
bumblebox-01_2023-10-28_15-55-02	01	2023-10-28_15-55-02	46	15	1893.0	1611.0	1861.5	1618.5
bumblebox-01_2023-10-28_15-55-02	01	2023-10-28_15-55-02	46	11	1565.5	1493.0	1545.0	1484.0
bumblebox-01_2023-10-28_15-55-02	01	2023-10-28_15-55-02	46	8	1888.5	1324.25	1857.5	1324.0
bumblebox-01_2023-10-28_15-55-02	01	2023-10-28_15-55-02	46	3	1488.75	1061.0	1458.5	1071.5
bumblebox-01_2023-10-28_15-55-02	01	2023-10-28_15-55-02	46	4	2273.25	1654.25	2253.5	1680.0
bumblebox-01_2023-10-28_15-55-02	01	2023-10-28_15-55-02	46	13	909.25	632.5	899.5	606.5
bumblebox-01_2023-10-28_15-55-02	01	2023-10-28_15-55-02	47	12	2023.25	2276.5	1998.0	2294.0
bumblebox-01_2023-10-28_15-55-02	01	2023-10-28_15-55-02	47	1	2085.75	1970.0	2079.0	1999.5
bumblebox-01_2023-10-28_15-55-02	01	2023-10-28_15-55-02	47	4	2271.5	1658.5	2251.5	1685.0
bumblebox-01_2023-10-28_15-55-02	01	2023-10-28_15-55-02	47	11	1561.5	1491.75	1542.0	1482.0
bumblebox-01_2023-10-28_15-55-02	01	2023-10-28_15-55-02	47	8	1904.0	1330.0	1871.5	1327.5
bumblebox-01_2023-10-28_15-55-02	01	2023-10-28_15-55-02	47	3	1488.0	1061.25	1458.0	1071.5
bumblebox-01_2023-10-28_15-55-02	01	2023-10-28_15-55-02	47	5	1914.5	2420.5	1927.5	2396.5
bumblebox-01_2023-10-28_15-55-02	01	2023-10-28_15-55-02	47	10	3291.0	2278.75	3285.0	2309.0
bumblebox-01_2023-10-28_15-55-02	01	2023-10-28_15-55-02	47	15	1895.25	1603.25	1863.5	1609.5
bumblebox-01_2023-10-28_15-55-02	01	2023-10-28_15-55-02	47	13	909.25	632.5	899.0	607.5
bumblebox-01_2023-10-28_15-55-02	01	2023-10-28_15-55-02	48	5	1907.0	2412.25	1918.5	2387.0
bumblebox-01_2023-10-28_15-55-02	01	2023-10-28_15-55-02	48	10	3299.5	2287.75	3295.5	2318.0
bumblebox-01_2023-10-28_15-55-02	01	2023-10-28_15-55-02	48	12	2032.0	2274.75	2008.0	2293.0
bumblebox-01_2023-10-28_15-55-02	01	2023-10-28_15-55-02	48	1	2072.0	1957.0	2072.5	1988.0
bumblebox-01_2023-10-28_15-55-02	01	2023-10-28_15-55-02	48	4	2279.5	1671.75	2260.5	1698.5
bumblebox-01_2023-10-28_15-55-02	01	2023-10-28_15-55-02	48	15	1896.25	1602.0	1865.0	1608.5
bumblebox-01_2023-10-28_15-55-02	01	2023-10-28_15-55-02	48	11	1572.75	1502.0	1553.0	1491.0
bumblebox-01_2023-10-28_15-55-02	01	2023-10-28_15-55-02	48	8	1875.75	1286.5	1846.0	1272.5
bumblebox-01_2023-10-28_15-55-02	01	2023-10-28_15-55-02	48	3	1487.75	1061.5	1457.5	1072.0
bumblebox-01_2023-10-28_15-55-02	01	2023-10-28_15-55-02	48	13	909.25	632.75	899.5	607.5
bumblebox-01_2023-10-28_15-55-02	01	2023-10-28_15-55-02	49	5	1927.5	2406.75	1934.0	2382.0
bumblebox-01_2023-10-28_15-55-02	01	2023-10-28_15-55-02	49	12	2032.25	2257.5	2006.0	2273.0
bumblebox-01_2023-10-28_15-55-02	01	2023-10-28_15-55-02	49	1	2047.5	1961.25	2053.0	1993.5
bumblebox-01_2023-10-28_15-55-02	01	2023-10-28_15-55-02	49	15	1896.75	1595.25	1865.5	1601.0
bumblebox-01_2023-10-28_15-55-02	01	2023-10-28_15-55-02	49	11	1577.25	1518.75	1555.0	1506.0
bumblebox-01_2023-10-28_15-55-02	01	2023-10-28_15-55-02	49	8	1871.75	1282.25	1840.0	1273.0
bumblebox-01_2023-10-28_15-55-02	01	2023-10-28_15-55-02	49	3	1500.5	1051.75	1470.5	1061.5
bumblebox-01_2023-10-28_15-55-02	01	2023-10-28_15-55-02	49	10	3300.25	2291.5	3295.5	2322.0
bumblebox-01_2023-10-28_15-55-02	01	2023-10-28_15-55-02	49	4	2278.0	1670.0	2259.0	1697.0
bumblebox-01_2023-10-28_15-55-02	01	2023-10-28_15-55-02	49	13	909.5	633.0	900.0	607.5
bumblebox-01_2023-10-28_15-55-02	01	2023-10-28_15-55-02	50	5	1921.5	2399.25	1923.5	2375.0
bumblebox-01_2023-10-28_15-55-02	01	2023-10-28_15-55-02	50	12	2030.25	2258.0	2003.0	2273.0
bumblebox-01_2023-10-28_15-55-02	01	2023-10-28_15-55-02	50	1	2019.75	1950.0	2037.5	1978.5
bumblebox-01_2023-10-28_15-55-02	01	2023-10-28_15-55-02	50	4	2280.0	1659.5	2256.5	1682.5
bumblebox-01_2023-10-28_15-55-02	01	2023-10-28_15-55-02	50	15	1896.5	1601.0	1865.5	1606.5
bumblebox-01_2023-10-28_15-55-02	01	2023-10-28_15-55-02	50	11	1572.25	1511.75	1550.5	1499.5
bumblebox-01_2023-10-28_15-55-02	01	2023-10-28_15-55-02	50	8	1882.0	1300.25	1851.0	1310.0
bumblebox-01_2023-10-28_15-55-02	01	2023-10-28_15-55-02	50	3	1503.75	1048.0	1473.5	1056.5
bumblebox-01_2023-10-28_15-55-02	01	2023-10-28_15-55-02	50	10	3295.0	2292.0	3289.5	2322.5
bumblebox-01_2023-10-28_15-55-02	01	2023-10-28_15-55-02	50	13	909.75	632.5	900.0	607.0
bumblebox-01_2023-10-28_15-55-02	01	2023-10-28_15-55-02	51	5	1922.5	2401.75	1927.0	2378.0
bumblebox-01_2023-10-28_15-55-02	01	2023-10-28_15-55-02	51	10	3294.25	2291.75	3289.0	2322.0
bumblebox-01_2023-10-28_15-55-02	01	2023-10-28_15-55-02	51	12	2030.25	2259.0	2003.0	2273.5
bumblebox-01_2023-10-28_15-55-02	01	2023-10-28_15-55-02	51	1	2038.25	1968.5	2052.5	1999.0
bumblebox-01_2023-10-28_15-55-02	01	2023-10-28_15-55-02	51	15	1894.25	1600.5	1863.0	1605.5
bumblebox-01_2023-10-28_15-55-02	01	2023-10-28_15-55-02	51	11	1575.75	1491.0	1555.0	1482.5
bumblebox-01_2023-10-28_15-55-02	01	2023-10-28_15-55-02	51	8	1856.75	1353.5	1831.0	1374.0
bumblebox-01_2023-10-28_15-55-02	01	2023-10-28_15-55-02	51	3	1495.25	1056.5	1465.0	1066.5
bumblebox-01_2023-10-28_15-55-02	01	2023-10-28_15-55-02	51	4	2272.75	1651.0	2248.5	1672.5
bumblebox-01_2023-10-28_15-55-02	01	2023-10-28_15-55-02	51	13	910.0	632.75	900.0	607.5
