## Supplementary material for "The BumbleBox: An open-source platform for quantifying behavior in bumblebee colonies": Sample BumbleBox Data Output: bumblebox-01_2023-10-28_16-05-02_pairwise_distance.csv

	frame	ID	1	3	5	10	11	12	13	7	0	6	2
0	0	1		1472.364785812266	1720.2598822561665	1634.3104432756954	578.9767374428786	253.22383872771536	1943.5445229013922
1	0	3	1472.364785812266		550.981056843155	2058.5849660628537	1226.6454764926987	1338.4910347103562	2479.920210410004
2	0	5	1720.2598822561665	550.981056843155		1804.831796179356	1300.1985425311013	1522.7235878517151	2218.825731101927
3	0	10	1634.3104432756954	2058.5849660628537	1804.831796179356		1160.0717919594458	1418.2276130790854	421.65158899261843
4	0	11	578.9767374428786	1226.6454764926987	1300.1985425311013	1160.0717919594458		325.7616076212788	1528.602670742139
5	0	12	253.22383872771536	1338.4910347103562	1522.7235878517151	1418.2276130790854	325.7616076212788		1751.720582741437
6	0	13	1943.5445229013922	2479.920210410004	2218.825731101927	421.65158899261843	1528.602670742139	1751.720582741437
7	1	1		1460.972492896427	1712.3849231408224	1641.1295843107575	634.0588497923517	242.71021816149397	1953.6831402507419
8	1	3	1460.972492896427		551.7284205113962	2058.7954154067857	1102.867285760168	1340.8646930246168	2481.0494881198965
9	1	5	1712.3849231408224	551.7284205113962		1804.831796179356	1180.7713580537088	1529.1762897063243	2219.461097316193
10	1	10	1641.1295843107575	2058.7954154067857	1804.831796179356		1209.9862860793091	1428.7577865054664	422.5306201921939
11	1	11	634.0588497923517	1102.867285760168	1180.7713580537088	1209.9862860793091		399.2388069814857	1595.2943497988076
12	1	12	242.71021816149397	1340.8646930246168	1529.1762897063243	1428.7577865054664	399.2388069814857		1762.9414518071778
13	1	13	1953.6831402507419	2481.0494881198965	2219.461097316193	422.5306201921939	1595.2943497988076	1762.9414518071778
14	2	3			550.9348872598285	2058.5457548959166	1100.1679985347691	1341.5505255114322	2479.905303131553
15	2	5		550.9348872598285		1804.29158535975	1174.3390162129504	1530.7096597656919	2218.4527406505645
16	2	10		2058.5457548959166	1804.29158535975		1205.8102048000756	1433.5708257703907	421.6993152709641
17	2	11		1100.1679985347691	1174.3390162129504	1205.8102048000756		410.7165232858303	1590.4810789506425
18	2	12		1341.5505255114322	1530.7096597656919	1433.5708257703907	410.7165232858303		1765.7647068621573
19	2	13		2479.905303131553	2218.4527406505645	421.6993152709641	1590.4810789506425	1765.7647068621573
20	3	1		1473.9107842742721	1719.4726844297352	1626.523535796516	642.4490738572202	232.86396243300507	1934.5829169358444
21	3	3	1473.9107842742721		551.5299742534398	2058.2701019302594	1109.8176933622926	1339.6242476903737	2479.670656054953
22	3	5	1719.4726844297352	551.5299742534398		1804.1286678061517	1180.1527973105856	1529.813816286152	2218.4754055431854
23	3	10	1626.523535796516	2058.2701019302594	1804.1286678061517		1194.212554363753	1434.4584561778008	421.77200594634064
24	3	11	642.4490738572202	1109.8176933622926	1180.1527973105856	1194.212554363753		412.0061437648715	1578.2719981042558
25	3	12	232.86396243300507	1339.6242476903737	1529.813816286152	1434.4584561778008	412.0061437648715		1766.5008668268465
26	3	13	1934.5829169358444	2479.670656054953	2218.4754055431854	421.77200594634064	1578.2719981042558	1766.5008668268465
27	4	3			551.635975984163	2059.0581129487337	1130.5346080505453	1340.8668138558728	2480.8738001962133	1958.2259988315955
28	4	5		551.635975984163		1804.5179584864209	1197.2168767604305	1530.6025978352448	2218.93506270463	2179.838999215309
29	4	7		1958.2259988315955	2179.838999215309	1732.1282068599887	1023.4365209918982	649.3231090913059	1954.9729537771104
30	4	10		2059.0581129487337	1804.5179584864209		1180.8789364282861	1434.610269376321	422.1257217938751	1732.1282068599887
31	4	11		1130.5346080505453	1197.2168767604305	1180.8789364282861		406.1293667047484	1564.0561251118836	1023.4365209918982
32	4	12		1340.8668138558728	1530.6025978352448	1434.610269376321	406.1293667047484		1767.764760933988	649.3231090913059
33	4	13		2480.8738001962133	2218.93506270463	422.1257217938751	1564.0561251118836	1767.764760933988		1954.9729537771104
34	5	0	1166.9554404517767	1189.2616406829911	997.3798799855549	869.3888658132217		938.5514437152606	1291.4121389006687	1349.0536729500425
35	5	1		1499.779067062879	1737.8320186370142	1605.8106986815103		231.17160833458766	1911.2908759526897	286.8977387502383	1166.9554404517767
36	5	3	1499.779067062879		552.1721878182566	2058.283083057333		1340.5606336529504	2480.579833929962	1785.857864584973	1189.2616406829911
37	5	5	1737.8320186370142	552.1721878182566		1804.7446148970773		1532.264031588551	2219.549180013815	2005.933277180475	997.3798799855549
38	5	7	286.8977387502383	1785.857864584973	2005.933277180475	1642.6662206607891		474.0002637130068	1896.6394623122235		1349.0536729500425
39	5	10	1605.8106986815103	2058.283083057333	1804.7446148970773			1435.7668029662757	422.6000621154711	1642.6662206607891	869.3888658132217
40	5	12	231.17160833458766	1340.5606336529504	1532.264031588551	1435.7668029662757			1769.3529890895145	474.0002637130068	938.5514437152606
41	5	13	1911.2908759526897	2480.579833929962	2219.549180013815	422.6000621154711		1769.3529890895145		1896.6394623122235	1291.4121389006687
42	6	0		1217.6869722962465	1019.1153026031942	840.3219992955081	554.7981614965933	953.1104998897032	1262.2484155268328
43	6	3			550.7826817357278	2057.8359992963483	1082.207957141325	1340.9875325669511	2479.920210410004		1217.6869722962465
44	6	5		550.7826817357278		1804.0413139670611	1155.043289232053	1531.791312483525	2218.7598027952463		1019.1153026031942
45	6	10		2057.8359992963483	1804.0413139670611		1209.5815650463594	1436.8182078815678	422.3982125909152		840.3219992955081
46	6	11		1082.207957141325	1155.043289232053	1209.5815650463594		428.55819324801155	1597.4425067901504		554.7981614965933
47	6	12		1340.9875325669511	1531.791312483525	1436.8182078815678	428.55819324801155		1769.911809243613		953.1104998897032
48	6	13		2479.920210410004	2218.7598027952463	422.3982125909152	1597.4425067901504	1769.911809243613			1262.2484155268328
49	7	1		1450.4517399762049	1700.9663429944756	1634.9664560779222	646.6468317404795	224.87843938448168	1948.9976430206375
50	7	3	1450.4517399762049		551.7284205113962	2058.29609446746	1081.4902334279307	1340.9750417140508	2481.108535010107
51	7	5	1700.9663429944756	551.7284205113962		1804.3551652875883	1154.1010029455826	1532.4857462632401	2219.72443391066
52	7	10	1634.9664560779222	2058.29609446746	1804.3551652875883		1209.030525876001	1437.3206409844672	423.12128875772726
53	7	11	646.6468317404795	1081.4902334279307	1154.1010029455826	1209.030525876001		430.5662695799568	1597.851702286542
54	7	12	224.87843938448168	1340.9750417140508	1532.4857462632401	1437.3206409844672	430.5662695799568		1771.1471565062006
55	7	13	1948.9976430206375	2481.108535010107	2219.72443391066	423.12128875772726	1597.851702286542	1771.1471565062006
56	8	1		1482.113566836226	1724.220349172344	1616.244354205143	598.3708089470942	225.12232785754503	1923.8967130540038
57	8	3	1482.113566836226		552.2309865445799	2058.8215227406185	1079.1924063854415	1342.0601001818063	2480.139978408477
58	8	5	1724.220349172344	552.2309865445799		1804.5819460473388	1182.662911610912	1533.7804601702292	2218.4754055431854
59	8	10	1616.244354205143	2058.8215227406185	1804.5819460473388		1263.7264587322686	1437.9751388671502	421.62794618004153
60	8	11	598.3708089470942	1079.1924063854415	1182.662911610912	1263.7264587322686		378.305845183497	1646.4452807488015
61	8	12	225.12232785754503	1342.0601001818063	1533.7804601702292	1437.9751388671502	378.305845183497		1770.3980131597527
62	8	13	1923.8967130540038	2480.139978408477	2218.4754055431854	421.62794618004153	1646.4452807488015	1770.3980131597527
63	9	0		1186.6701837494695	991.0968671123928	871.8192544902871	584.8724754166501	945.6414820110209	1294.2127433308638
64	9	3			551.5900878369733	2058.29609446746	1094.221327017528	1342.4008576055066	2480.8589742264676		1186.6701837494695
65	9	5		551.5900878369733		1803.4136554046606	1185.7376659700071	1532.948731204015	2218.5621751485805		991.0968671123928
66	9	10		2058.29609446746	1803.4136554046606		1238.6141449216539	1437.4857390596958	422.87239505552975		871.8192544902871
67	9	11		1094.221327017528	1185.7376659700071	1238.6141449216539		386.008095770024	1622.438461853022		584.8724754166501
68	9	12		1342.4008576055066	1532.948731204015	1437.4857390596958	386.008095770024		1770.8542606606563		945.6414820110209
69	9	13		2480.8589742264676	2218.5621751485805	422.87239505552975	1622.438461853022	1770.8542606606563			1294.2127433308638
70	10	0	1114.5794330149827	1181.1079808806644	993.5361405102484	877.7111213263736	578.7954085857973	925.5066180206385	1299.578633634764
71	10	1		1483.9821848661122	1709.1441206053983	1561.6353607676792	575.1304743273478	194.79107397414288	1869.7579555921136		1114.5794330149827
72	10	3	1483.9821848661122		551.7284205113962	2058.0987889311823	1078.756257224031	1338.3702075659037	2480.404415110568		1181.1079808806644
73	10	5	1709.1441206053983	551.7284205113962		1804.419331807327	1177.7968044191664	1528.6988953027997	2219.19879967974		993.5361405102484
74	10	10	1561.6353607676792	2058.0987889311823	1804.419331807327		1255.0131722416304	1432.989205297793	422.6000621154711		877.7111213263736
75	10	11	575.1304743273478	1078.756257224031	1177.7968044191664	1255.0131722416304		380.59706383523246	1639.536901079082		578.7954085857973
76	10	12	194.79107397414288	1338.3702075659037	1528.6988953027997	1432.989205297793	380.59706383523246		1767.135287690221		925.5066180206385
77	10	13	1869.7579555921136	2480.404415110568	2219.19879967974	422.6000621154711	1639.536901079082	1767.135287690221			1299.578633634764
78	11	0	1094.9178051342485	1147.601656717173	976.9578099897661	912.2587694837468	537.5684258771157	889.4018003692145	1333.7027873555637			402.9709977157165
79	11	1		1507.5156922898016	1730.076316958301	1558.2912316059537	591.7168347275579	212.94027918644232	1863.0431087336653		1094.9178051342485	803.9683606958672
80	11	3	1507.5156922898016		551.3779330005872	2057.1530387892876	1084.0416274295005	1340.1679932008524	2479.670656054953		1147.601656717173	931.2044955325334
81	11	5	1730.076316958301	551.3779330005872		1803.9318168933105	1180.6032885774966	1528.5230207621996	2218.7165349588936		976.9578099897661	970.9118458953933
82	11	6	803.9683606958672	931.2044955325334	970.9118458953933	1239.1445890209907	216.61904925467658	591.5526709431714	1646.0171627294778		402.9709977157165
83	11	10	1558.2912316059537	2057.1530387892876	1803.9318168933105		1247.6185815384445	1426.5975693936955	422.77956726880734		912.2587694837468	1239.1445890209907
84	11	11	591.7168347275579	1084.0416274295005	1180.6032885774966	1247.6185815384445		378.77763925554	1632.4273529011941		537.5684258771157	216.61904925467658
85	11	12	212.94027918644232	1340.1679932008524	1528.5230207621996	1426.5975693936955	378.77763925554		1761.2225334976838		889.4018003692145	591.5526709431714
86	11	13	1863.0431087336653	2479.670656054953	2218.7165349588936	422.77956726880734	1632.4273529011941	1761.2225334976838			1333.7027873555637	1646.0171627294778
87	12	0	1089.331934031129	1152.2988436165333	977.4579914246955	908.000550660626	542.9663893833576	879.6409068477886	1329.3295772681806			394.523209076475
88	12	1		1509.7324473230349	1726.212128476683	1541.952192028015	572.9335149037801	219.1410789879433	1846.407068471089		1089.331934031129	834.5179746416491
89	12	3	1509.7324473230349		551.635975984163	2058.1251480412943	1109.3974152665041	1334.502341698957	2480.359852924571		1152.2988436165333	906.7327679641891
90	12	5	1726.212128476683	551.635975984163		1803.9427998137858	1199.9444257964617	1517.0633638711338	2218.38685760622		977.4579914246955	933.3777705195255
91	12	6	834.5179746416491	906.7327679641891	933.3777705195255	1242.7405451259729	271.3665648159331	615.79831316755	1652.3293595709058		394.523209076475
92	12	10	1541.952192028015	2058.1251480412943	1803.9427998137858		1230.147348897684	1412.6555224116034	422.48505890741274		908.000550660626	1242.7405451259729
93	12	11	572.9335149037801	1109.3974152665041	1199.9444257964617	1230.147348897684		354.257145305497	1612.7250618130793		542.9663893833576	271.3665648159331
94	12	12	219.1410789879433	1334.502341698957	1517.0633638711338	1412.6555224116034	354.257145305497		1748.7162434197264		879.6409068477886	615.79831316755
95	12	13	1846.407068471089	2480.359852924571	2218.38685760622	422.48505890741274	1612.7250618130793	1748.7162434197264			1329.3295772681806	1652.3293595709058
96	13	3			551.7284205113962	2057.87549732728	1114.0727366289868	1347.9365016572553	2480.6094135312796			917.2310573132595
97	13	5		551.7284205113962		1804.3325116230656	1203.6670272546307	1519.855112338015	2219.2421144390714			950.50121646424
98	13	6		917.2310573132595	950.50121646424	1241.7054803776941	256.539470647306	593.1536478856048	1650.5114737559384
99	13	10		2057.87549732728	1804.3325116230656		1225.3199582149962	1382.06593547486	422.9830079329429			1241.7054803776941
100	13	11		1114.0727366289868	1203.6670272546307	1225.3199582149962		343.7371815791827	1608.0743530695338			256.539470647306
101	13	12		1347.9365016572553	1519.855112338015	1382.06593547486	343.7371815791827		1717.383074622549			593.1536478856048
102	13	13		2480.6094135312796	2219.2421144390714	422.9830079329429	1608.0743530695338	1717.383074622549				1650.5114737559384
103	14	0	1084.4894247986008	1141.2892107174237	969.7577661457525	919.7505436258247	534.390423754019	794.713313088437	1341.253564766931			382.9958387502402
104	14	1		1488.4187078910288	1711.879978999696	1557.5986726368253	567.277764855983	292.4334325962064	1866.2558271844725		1084.4894247986008	773.4226690497247
105	14	3	1488.4187078910288		551.880478455254	2058.62444972365	1113.8750210414094	1348.2448080745573	2481.078961359352		1141.2892107174237	971.1169471284085
106	14	5	1711.879978999696	551.880478455254		1804.8090099786182	1203.0167288944904	1492.7007821395418	2219.351538175059		969.7577661457525	1001.4678289890295
107	14	6	773.4226690497247	971.1169471284085	1001.4678289890295	1206.0101575028298	211.73819329539958	510.23432117018547	1611.44494553801		382.9958387502402
108	14	10	1557.5986726368253	2058.62444972365	1804.8090099786182		1225.473097419931	1308.7000468021693	422.68908490757127		919.7505436258247	1206.0101575028298
109	14	11	567.277764855983	1113.8750210414094	1203.0167288944904	1225.473097419931		298.5039781979463	1608.2426744742224		534.390423754019	211.73819329539958
110	14	12	292.4334325962064	1348.2448080745573	1492.7007821395418	1308.7000468021693	298.5039781979463		1647.2462247642275		794.713313088437	510.23432117018547
111	14	13	1866.2558271844725	2481.078961359352	2219.351538175059	422.68908490757127	1608.2426744742224	1647.2462247642275			1341.253564766931	1611.44494553801
112	15	0	1096.2079239359657	1156.009191139932	981.4038732856112	904.2500345590262	537.7420966411315	813.2199118319718	1325.6112033699776			404.8818500501103
113	15	1		1498.878935237933	1721.7231557367172	1558.4867861165842	579.6242317225876	283.9411250594038	1863.72426206239		1096.2079239359657	757.4813529057992
114	15	3	1498.878935237933		551.2259631947683	2058.0725509563554	1112.278882520027	1317.4225309292383	2480.404415110568		1156.009191139932	991.9609682341337
115	15	5	1721.7231557367172	551.2259631947683		1804.6690312907795	1199.776906345509	1476.7973159848307	2219.6151130319868		981.4038732856112	1028.1126519015318
116	15	6	757.4813529057992	991.9609682341337	1028.1126519015318	1200.14439235452	181.73400892513212	480.3062174280071	1602.564858281873		404.8818500501103
117	15	10	1558.4867861165842	2058.0725509563554	1804.6690312907795		1222.6870255711394	1348.3860723101525	422.6470897805875		904.2500345590262	1200.14439235452
118	15	11	579.6242317225876	1112.278882520027	1199.776906345509	1222.6870255711394		299.46963535557325	1604.933838200192		537.7420966411315	181.73400892513212
119	15	12	283.9411250594038	1317.4225309292383	1476.7973159848307	1348.3860723101525	299.46963535557325		1688.9089858544776		813.2199118319718	480.3062174280071
120	15	13	1863.72426206239	2480.404415110568	2219.6151130319868	422.6470897805875	1604.933838200192	1688.9089858544776			1325.6112033699776	1602.564858281873
121	16	0	1126.1092309363244	1206.7215917518008	1011.7995416583267	851.678086192195	578.486387048131	841.4043320544529	1274.21044180308			366.43143969916116
122	16	1		1493.0535824276367	1714.9127711052827	1552.276090938722	575.7364848609127	286.22063168122594	1859.5099488843828		1126.1092309363244	797.492319712234
123	16	3	1493.0535824276367		552.2773872792548	2058.085654801568	1114.5557410914898	1316.8337974095289	2480.8589742264676		1206.7215917518008	1057.4842788429528
124	16	5	1714.9127711052827	552.2773872792548		1804.2567721918076	1199.232280461129	1472.1163549461708	2219.3739686001545		1011.7995416583267	1044.2558654372021
125	16	6	797.492319712234	1057.4842788429528	1044.2558654372021	1100.628712373069	224.37134398135606	512.7818737045997	1506.1647486247978		366.43143969916116
126	16	10	1552.276090938722	2058.085654801568	1804.2567721918076		1216.1707579530105	1336.5404268109514	423.0514891830544		851.678086192195	1100.628712373069
127	16	11	575.7364848609127	1114.5557410914898	1199.232280461129	1216.1707579530105		294.48132368623993	1599.4609248118568		578.486387048131	224.37134398135606
128	16	12	286.22063168122594	1316.8337974095289	1472.1163549461708	1336.5404268109514	294.48132368623993		1678.6412660243998		841.4043320544529	512.7818737045997
129	16	13	1859.5099488843828	2480.8589742264676	2219.3739686001545	423.0514891830544	1599.4609248118568	1678.6412660243998			1274.21044180308	1506.1647486247978
130	17	0	1119.6182385081086	1209.0001292390336	1013.8591186649159	849.4134741102239	582.8763269339389	859.3321898427872	1271.9376213085295			327.22937291753016
131	17	1		1485.4646789809578	1706.6897235584445	1549.1550116111687	578.298636086927	261.4456205408689	1857.6865485059636		1119.6182385081086	811.9729444384216
132	17	3	1485.4646789809578		552.078911931981	2058.085654801568	1086.4882074831737	1326.161849096859	2480.8589742264676		1209.0001292390336	1285.1515474837977
133	17	5	1706.6897235584445	552.078911931981		1804.181064222768	1176.7927812491034	1486.2051086576173	2219.308028417867		1013.8591186649159	1223.2060844354887
134	17	6	811.9729444384216	1285.1515474837977	1223.2060844354887	889.0730074071532	351.9362513296975	558.1247620380232	1284.8915323870726		327.22937291753016
135	17	10	1549.1550116111687	2058.085654801568	1804.181064222768		1236.7147255935784	1349.6670191199014	423.0514891830544		849.4134741102239	889.0730074071532
136	17	11	578.298636086927	1086.4882074831737	1176.7927812491034	1236.7147255935784		325.0586485543801	1622.34510046414		582.8763269339389	351.9362513296975
137	17	12	261.4456205408689	1326.161849096859	1486.2051086576173	1349.6670191199014	325.0586485543801		1689.5801253565928		859.3321898427872	558.1247620380232
138	17	13	1857.6865485059636	2480.8589742264676	2219.308028417867	423.0514891830544	1622.34510046414	1689.5801253565928			1271.9376213085295	1284.8915323870726
139	18	3			552.0931194101227	2059.097405418209	1109.8597321283441	1342.0903471823349	2481.6076568426365			1292.117835183773
140	18	5		552.0931194101227		1804.0297426871875	1187.8496590478107	1514.8973768872927	2218.869193981475			1225.0373718789153
141	18	6		1292.117835183773	1225.0373718789153	879.7722006292311	335.470751333108	610.4629390880334	1275.8006554709086
142	18	10		2059.097405418209	1804.0297426871875		1209.201802843512	1388.1727648243211	422.77956726880734			879.7722006292311
143	18	11		1109.8597321283441	1187.8496590478107	1209.201802843512		364.3036165068911	1593.8641919875106			335.470751333108
144	18	12		1342.0903471823349	1514.8973768872927	1388.1727648243211	364.3036165068911		1723.8810320030789			610.4629390880334
145	18	13		2481.6076568426365	2218.869193981475	422.77956726880734	1593.8641919875106	1723.8810320030789				1275.8006554709086
146	19	3			551.9865261036722	2058.8215227406185	1074.4728067754902	1353.0534449902561	2481.6224783395237			1296.0495987808492
147	19	5		551.9865261036722		1804.192426682919	1161.436206814649	1525.0550809724873	2219.483273196714			1221.1268617551577
148	19	6		1296.0495987808492	1221.1268617551577	865.2178916319288	376.72685728522197	631.8237986179374	1263.1628210567314
149	19	10		2058.8215227406185	1804.192426682919		1237.3472127903308	1385.4323558008887	423.0978757923514			865.2178916319288
150	19	11		1074.4728067754902	1161.436206814649	1237.3472127903308		385.01047063683865	1624.6419797912401			376.72685728522197
151	19	12		1353.0534449902561	1525.0550809724873	1385.4323558008887	385.01047063683865		1719.178001255251			631.8237986179374
152	19	13		2481.6224783395237	2219.483273196714	423.0978757923514	1624.6419797912401	1719.178001255251				1263.1628210567314
153	20	3			551.880478455254	2058.5327450638233	1032.6400934013748	1347.574881963893	2480.8441733611567			1292.3821271203033
154	20	5		551.880478455254		1804.2796346464702	1112.8711178748417	1520.1789368360555	2219.176226666102			1219.0550131146665
155	20	6		1292.3821271203033	1219.0550131146665	869.1706535542949	373.81579688397335	627.3397205661379	1266.5435247159885
156	20	10		2058.5327450638233	1804.2796346464702		1242.5174546057692	1385.8748139713052	422.6235026592818			869.1706535542949
157	20	11		1032.6400934013748	1112.8711178748417	1242.5174546057692		426.82329481882783	1634.7581625427047			373.81579688397335
158	20	12		1347.574881963893	1520.1789368360555	1385.8748139713052	426.82329481882783		1719.8520648590682			627.3397205661379
159	20	13		2480.8441733611567	2219.176226666102	422.6235026592818	1634.7581625427047	1719.8520648590682				1266.5435247159885
160	21	3			552.6278698183797	2058.782407152344	1035.3265185437876	1350.5777004674703	2481.3137775178698			1289.697372448281
161	21	5		552.6278698183797		1804.506320991977	1130.0367527209016	1526.170554852897	2219.483273196714			1216.8628723073114
162	21	6		1289.697372448281	1216.8628723073114	871.4532761427889	394.4221247597553	634.9693398109864	1269.3944422440175
163	21	10		2058.782407152344	1804.506320991977		1264.0522141114266	1392.8695649629221	422.82568807961513			871.4532761427889
164	21	11		1035.3265185437876	1130.0367527209016	1264.0522141114266		409.8861122311904	1654.2930703173486			394.4221247597553
165	21	12		1350.5777004674703	1526.170554852897	1392.8695649629221	409.8861122311904		1726.5743721311283			634.9693398109864
166	21	13		2481.3137775178698	2219.483273196714	422.82568807961513	1654.2930703173486	1726.5743721311283				1269.3944422440175
167	22	0		1203.6441801878161	1003.1176713127927	854.1988205330185	680.6782004001598	928.0371759794971	1276.6810976120858			323.48589613768326
168	22	3			552.4759044519499	2057.8228938613743	1058.8097680886779	1363.4787539598847	2480.3155167236287		1203.6441801878161	1290.2732510983865
169	22	5		552.4759044519499		1804.018517781899	1194.7423362382367	1537.3661120565914	2218.7598027952463		1003.1176713127927	1219.0550900184946
170	22	6		1290.2732510983865	1219.0550900184946	871.865241880877	465.483955147758	633.4245219440119	1269.5701044054242		323.48589613768326
171	22	10		2057.8228938613743	1804.018517781899		1327.9494766368184	1387.3885991314762	422.7567267353649		854.1988205330185	871.865241880877
172	22	11		1058.8097680886779	1194.7423362382367	1327.9494766368184		343.2379823096506	1709.87779168571		680.6782004001598	465.483955147758
173	22	12		1363.4787539598847	1537.3661120565914	1387.3885991314762	343.2379823096506		1719.4281389462021		928.0371759794971	633.4245219440119
174	22	13		2480.3155167236287	2218.7598027952463	422.7567267353649	1709.87779168571	1719.4281389462021			1276.6810976120858	1269.5701044054242
175	23	3			551.5299742534398	2058.3222081345766	1025.5078010429759	1368.4289577833406	2480.359852924571			1289.0894315368503
176	23	5		551.5299742534398		1804.4307274040752	1161.236544593736	1540.5548513441513	2218.93506270463			1220.1070649742178
177	23	6		1289.0894315368503	1220.1070649742178	876.9655067333036	465.96304842766233	627.2435731037824	1273.4320015218716
178	23	10		2058.3222081345766	1804.4307274040752		1338.7575630038473	1385.442167685104	422.327849543456			876.9655067333036
179	23	11		1025.5078010429759	1161.236544593736	1338.7575630038473		379.3788508865511	1723.7390318722844			465.96304842766233
180	23	12		1368.4289577833406	1540.5548513441513	1385.442167685104	379.3788508865511		1715.9680394750947			627.2435731037824
181	23	13		2480.359852924571	2218.93506270463	422.327849543456	1723.7390318722844	1715.9680394750947				1273.4320015218716
182	24	3			552.9783562672231	2058.5457548959166		1368.640977393268	2480.3155167236287			1285.5069525288457
183	24	5		552.9783562672231		1804.181064222768		1545.5385186076728	2218.3434416248538			1218.3432654633914
184	24	6		1285.5069525288457	1218.3432654633914	881.8725814991642		634.6085407556378	1278.039832125744
185	24	10		2058.5457548959166	1804.181064222768			1396.9900679675573	422.05575757238523			881.8725814991642
186	24	12		1368.640977393268	1545.5385186076728	1396.9900679675573			1726.9611496788225			634.6085407556378
187	24	13		2480.3155167236287	2218.3434416248538	422.05575757238523		1726.9611496788225				1278.039832125744
188	25	3			552.3831324361743	2059.3208376792577		1377.1559915274668	2481.093735633541			1291.6838816057125
189	25	5		552.3831324361743		1804.8202299675168		1554.04190741434	2219.000957638369			1222.8984524481173
190	25	6		1291.6838816057125	1222.8984524481173	876.7618333960484		642.8029441438488	1272.696202948685
191	25	10		2059.3208376792577	1804.8202299675168			1399.8251006822245	422.05575757238523			876.7618333960484
192	25	12		1377.1559915274668	1554.04190741434	1399.8251006822245			1728.406346898784			642.8029441438488
193	25	13		2481.093735633541	2219.000957638369	422.05575757238523		1728.406346898784				1272.696202948685
194	26	3			552.4759044519499	2058.7954154067857		1369.973197730525	2480.594611176925			1292.6331894625018
195	26	5		552.4759044519499		1804.8202299675168		1549.9389705727126	2219.1328261282606			1221.5416744835193
196	26	6		1292.6331894625018	1221.5416744835193	871.5687006771182		652.3619585782114	1268.0450751057708
197	26	10		2058.7954154067857	1804.8202299675168			1406.0007556896974	422.1022536068719			871.5687006771182
198	26	12		1369.973197730525	1549.9389705727126	1406.0007556896974			1735.247406711792			652.3619585782114
199	26	13		2480.594611176925	2219.1328261282606	422.1022536068719		1735.247406711792				1268.0450751057708
200	27	3			552.5353495478819	2059.0711801683788		1358.8499273282537	2481.343297994052			1334.810590495895
201	27	5		552.5353495478819		1804.343665297717		1539.1471867563544	2219.000957638369			1256.1262376847321
202	27	6		1334.810590495895	1256.1262376847321	833.953873124887		663.6820115838608	1228.6102412889127
203	27	10		2059.0711801683788	1804.343665297717			1408.076436135482	422.55362085775573			833.953873124887
204	27	12		1358.8499273282537	1539.1471867563544	1408.076436135482			1739.8991529683553			663.6820115838608
205	27	13		2481.343297994052	2219.000957638369	422.55362085775573		1739.8991529683553				1228.6102412889127
206	28	0		1205.6163620737734	1008.2139219927485	853.3882835497567	688.307207938432	937.9999000532996	1275.491596405088			349.42533179493444
207	28	3			552.078911931981	2058.860910795093	818.2000061109753	1350.155778049333	2481.093735633541		1205.6163620737734	1319.468879890693
208	28	5		552.078911931981		1805.0472639241334	982.3986588956644	1534.261141396731	2219.483273196714		1008.2139219927485	1255.3526396992997
209	28	6		1319.468879890693	1255.3526396992997	864.499060149865	599.7613066879189	636.2361982785952	1256.9515702683218		349.42533179493444
210	28	10		2058.860910795093	1805.0472639241334		1452.758927007506	1416.5890812088028	422.48505890741274		853.3882835497567	864.499060149865
211	28	11		818.2000061109753	982.3986588956644	1452.758927007506		558.6328176897595	1854.4819020416458		688.307207938432	599.7613066879189
212	28	12		1350.155778049333	1534.261141396731	1416.5890812088028	558.6328176897595		1750.0057857047216		937.9999000532996	636.2361982785952
213	28	13		2481.093735633541	2219.483273196714	422.48505890741274	1854.4819020416458	1750.0057857047216			1275.491596405088	1256.9515702683218
214	29	3			552.2773872792548	2058.571865396008	893.8440859568295	1341.1981583643783	2480.110292406368			1433.4063668408899
215	29	5		552.2773872792548		1804.6576025662043	1124.1000011120007	1529.5986605969554	2218.6505470668426			1354.7064718971412
216	29	6		1433.4063668408899	1354.7064718971412	771.0394364103564	777.7101404122233	688.9024332225863	1152.5097071174716
217	29	10		2058.571865396008	1804.6576025662043		1542.1060680121843	1427.5078371063328	421.8300161202377			771.0394364103564
218	29	11		893.8440859568295	1124.1000011120007	1542.1060680121843		447.3625487230687	1930.211533096826			777.7101404122233
219	29	12		1341.1981583643783	1529.5986605969554	1427.5078371063328	447.3625487230687		1760.8092777186291			688.9024332225863
220	29	13		2480.110292406368	2218.6505470668426	421.8300161202377	1930.211533096826	1760.8092777186291				1152.5097071174716
221	30	0		1199.9877603542463	1002.5906442811043	857.7144046825844	787.8187053504124	951.5635160093098	1281.3454354700766			394.28709400638513
222	30	3			552.4759044519499	2057.5994811916144	955.52397275003	1332.5098498697862	2481.3285252058017		1199.9877603542463	1409.0376370061945
223	30	5		552.4759044519499		1803.9318168933105	1160.6775230441917	1527.1130033497848	2219.7903335675646		1002.5906442811043	1334.0859464442312
224	30	6		1409.0376370061945	1334.0859464442312	790.5395704833503	694.0105366635294	689.9440647617747	1176.6450452451666		394.28709400638513
225	30	10		2057.5994811916144	1803.9318168933105		1482.631718431789	1442.3626884386604	423.9789204665723		857.7144046825844	790.5395704833503
226	30	11		955.52397275003	1160.6775230441917	1482.631718431789		381.0319048321282	1869.2602313482198		787.8187053504124	694.0105366635294
227	30	12		1332.5098498697862	1527.1130033497848	1442.3626884386604	381.0319048321282		1779.0391367252155		951.5635160093098	689.9440647617747
228	30	13		2481.3285252058017	2219.7903335675646	423.9789204665723	1869.2602313482198	1779.0391367252155			1281.3454354700766	1176.6450452451666
229	31	3			552.6278698183797	2058.9005713001297	1016.9997849065653	1330.4917558932862	2481.064212187988			1380.1761662918252
230	31	5		552.6278698183797		1805.1880788438639	1220.8077756141627	1524.4679399711888	2219.2421144390714			1308.774164055816
231	31	6		1380.1761662918252	1308.774164055816	814.8790170939487	657.2557055667147	674.8000166716062	1202.6751951379058
232	31	10		2058.9005713001297	1805.1880788438639		1471.9000050954548	1441.1018354023424	422.3737237329046			814.8790170939487
233	31	11		1016.9997849065653	1220.8077756141627	1471.9000050954548		316.1647118196463	1850.9937364831897			657.2557055667147
234	31	12		1330.4917558932862	1524.4679399711888	1441.1018354023424	316.1647118196463		1777.650222203457			674.8000166716062
235	31	13		2481.064212187988	2219.2421144390714	422.3737237329046	1850.9937364831897	1777.650222203457				1202.6751951379058
236	32	3			552.1254386459657	2057.586343874784	988.1979179293994	1331.3656757254935	2480.3302703470763			1349.685912536691
237	32	5		552.1254386459657		1804.018517781899	1196.458158482778	1526.7407482935666	2219.000957638369			1292.112345154244
238	32	6		1349.685912536691	1292.112345154244	855.2338861387568	629.1300044505905	643.9779693436725	1242.3961978773116
239	32	10		2057.586343874784	1804.018517781899		1484.3609946707709	1444.9599042880047	423.00568849602956			855.2338861387568
240	32	11		988.1979179293994	1196.458158482778	1484.3609946707709		345.5500144696857	1866.0829630538938			629.1300044505905
241	32	12		1331.3656757254935	1526.7407482935666	1444.9599042880047	345.5500144696857		1780.7157444409818			643.9779693436725
242	32	13		2480.3302703470763	2219.000957638369	423.00568849602956	1866.0829630538938	1780.7157444409818				1242.3961978773116
243	33	0		1179.234974464377	997.8049032751843	880.7721754233611	792.3643417014675	920.8222548353184	1302.252015740425			359.71169010750816
244	33	3			552.7336609977721	2058.388022215442	979.1190555800658	1329.9492471519354	2480.6094135312796		1179.234974464377	1354.236177703136
245	33	5		552.7336609977721		1804.083493078965	1199.6120727135085	1526.519734559629	2218.4094104785977		997.8049032751843	1292.8441998168225
246	33	6		1354.236177703136	1292.8441998168225	847.6618577003451	663.8420369334862	655.3465686184677	1235.052250918964		359.71169010750816
247	33	10		2058.388022215442	1804.083493078965		1511.502605025873	1449.2033156186194	422.4624983356511		880.7721754233611	847.6618577003451
248	33	11		979.1190555800658	1199.6120727135085	1511.502605025873		351.13049568500884	1892.8395501204004		792.3643417014675	663.8420369334862
249	33	12		1329.9492471519354	1526.519734559629	1449.2033156186194	351.13049568500884		1785.057159448963		920.8222548353184	655.3465686184677
250	33	13		2480.6094135312796	2218.4094104785977	422.4624983356511	1892.8395501204004	1785.057159448963			1302.252015740425	1235.052250918964
251	34	3			552.7799064727299	2058.309136160067	1017.5733695906158	1333.202558690914	2480.814646945636			1350.9173966234946
252	34	5		552.7799064727299		1803.9427998137858	1260.1976283504107	1521.6809167824902	2218.7598027952463			1292.148525712118
253	34	6		1350.9173966234946	1292.148525712118	854.0167226114486	703.9122814669453	627.9978105057373	1240.9388582843233
254	34	10		2058.309136160067	1803.9427998137858		1556.8401692209768	1426.9591138151086	422.77956726880734			854.0167226114486
255	34	11		1017.5733695906158	1260.1976283504107	1556.8401692209768		324.0482217201631	1931.8450377812399			703.9122814669453
256	34	12		1333.202558690914	1521.6809167824902	1426.9591138151086	324.0482217201631		1762.640774519868			627.9978105057373
257	34	13		2480.814646945636	2218.7598027952463	422.77956726880734	1931.8450377812399	1762.640774519868				1240.9388582843233
258	35	0		1195.1239475468642	1006.3357416886275	865.3632546509009	857.8849354662897	918.5889314595512	1287.5809925981355			364.83455154357296
259	35	3			554.4863614192868	2059.5313939097896	999.7782566649466	1295.256779561489	2482.282631470478		1195.1239475468642	1350.1683228397858
260	35	5		554.4863614192868		1803.8560259898793	1238.9392892712701	1494.78894831344	2218.8916856169435		1006.3357416886275	1290.200032940629
261	35	6		1350.1683228397858	1290.200032940629	854.460538878186	695.8647946979355	644.8233285171993	1241.9653024541385		364.83455154357296
262	35	10		2059.5313939097896	1803.8560259898793		1549.8193443108134	1454.8718371389282	423.02851558730646		865.3632546509009	854.460538878186
263	35	11		999.7782566649466	1238.9392892712701	1549.8193443108134		297.8087683396847	1927.4122872390328		857.8849354662897	695.8647946979355
264	35	12		1295.256779561489	1494.78894831344	1454.8718371389282	297.8087683396847		1796.023611342568		918.5889314595512	644.8233285171993
265	35	13		2482.282631470478	2218.8916856169435	423.02851558730646	1927.4122872390328	1796.023611342568			1287.5809925981355	1241.9653024541385
266	36	3			552.2773872792548	2058.3353103904137	988.3104585604667	1298.0248697540428	2480.345049080873			1335.8347577451336
267	36	5		552.2773872792548		1804.4950297797996	1205.089415769635	1497.8408627087192	2218.825731101927			1281.9690177613497
268	36	6		1335.8347577451336	1281.9690177613497	870.5005743823493	632.3122745131554	633.4534809281578	1257.487897556076
269	36	10		2058.3353103904137	1804.4950297797996		1502.7398519038484	1455.4626626952681	422.2816743596625			870.5005743823493
270	36	11		988.3104585604667	1205.089415769635	1502.7398519038484		310.6304073976017	1882.8630128078887			632.3122745131554
271	36	12		1298.0248697540428	1497.8408627087192	1455.4626626952681	310.6304073976017		1795.4808896226102			633.4534809281578
272	36	13		2480.345049080873	2218.825731101927	422.2816743596625	1882.8630128078887	1795.4808896226102				1257.487897556076
273	37	3			552.5814985140202	2058.3616057437525	965.4196302644773	1322.829590310105	2481.138209068572			1337.9926195611094
274	37	5		552.5814985140202		1804.170048110765	1169.2305696482624	1522.351983773792	2219.2647994324607			1279.3365712352634
275	37	6		1337.9926195611094	1279.3365712352634	861.7065915960026	618.0914677456727	653.2358877159154	1250.5305124226277
276	37	10		2058.3616057437525	1804.170048110765		1479.7507602633627	1456.8529867491777	423.0514891830544			861.7065915960026
277	37	11		965.4196302644773	1169.2305696482624	1479.7507602633627		363.4784209550823	1864.3032545699211			618.0914677456727
278	37	12		1322.829590310105	1522.351983773792	1456.8529867491777	363.4784209550823		1793.5453193326339			653.2358877159154
279	37	13		2481.138209068572	2219.2647994324607	423.0514891830544	1864.3032545699211	1793.5453193326339				1250.5305124226277
280	38	3			552.3831324361743	2058.834621818858	1040.2081522464625	1332.3468486096253	2481.5780891400536			1327.3783607170942
281	38	5		552.3831324361743		1804.419331807327	1235.1455885846008	1530.7207452700181	2219.4173925830173			1266.655660588149
282	38	6		1327.3783607170942	1266.655660588149	865.681992708639	589.5072624658665	658.6813057162015	1256.452545860766
283	38	10		2058.834621818858	1804.419331807327		1452.0223827475938	1455.8647344447904	423.00568849602956			865.681992708639
284	38	11		1040.2081522464625	1235.1455885846008	1452.0223827475938		300.21929484961487	1829.143327489675			589.5072624658665
285	38	12		1332.3468486096253	1530.7207452700181	1455.8647344447904	300.21929484961487		1791.2967544491337			658.6813057162015
286	38	13		2481.5780891400536	2219.4173925830173	423.00568849602956	1829.143327489675	1791.2967544491337				1256.452545860766
287	39	3			552.5226239711818	2058.309136160067	1020.885553086143	1332.9907398403036	2480.8441733611567			1314.209577084264
288	39	5		552.5226239711818		1804.7332905446167	1223.7228291161362	1530.4618788130595	2219.681072248894			1258.9743097061194
289	39	6		1314.209577084264	1258.9743097061194	880.4340193904368	590.8871508164651	643.2877466577457	1270.9536281863316
290	39	10		2058.309136160067	1804.7332905446167		1468.8340826996084	1450.5688754761009	422.82568807961513			880.4340193904368
291	39	11		1020.885553086143	1223.7228291161362	1468.8340826996084		316.3324991207827	1846.9502565039481			590.8871508164651
292	39	12		1332.9907398403036	1530.4618788130595	1450.5688754761009	316.3324991207827		1785.356547023591			643.2877466577457
293	39	13		2480.8441733611567	2219.681072248894	422.82568807961513	1846.9502565039481	1785.356547023591				1270.9536281863316
294	40	3			552.5814985140202	2058.348442926999	984.9170333078822	1339.1482834249537				1311.8300671199756
295	40	5		552.5814985140202		1804.0942672155466	1184.4419044427632	1535.1915393526633				1257.4982355852433
296	40	6		1311.8300671199756	1257.4982355852433	884.4286644495417	584.2921465328795	640.0378895034262
297	40	10		2058.348442926999	1804.0942672155466		1468.268538108748	1448.756988766577				884.4286644495417
298	40	11		984.9170333078822	1184.4419044427632	1468.268538108748		360.4220616166552				584.2921465328795
299	40	12		1339.1482834249537	1535.1915393526633	1448.756988766577	360.4220616166552					640.0378895034262
300	41	0		1217.617987096117	1012.3101365194365	840.9682663454073	682.4899266655882	981.7327793243944	1263.345879994865			358.71454528635996
301	41	3			552.7336609977721	2058.5849660628537	1026.5540962365305	1342.369011300544	2480.8886512699437		1217.617987096117	1304.075941998778
302	41	5		552.7336609977721		1804.018517781899	1161.8991188997434	1539.750081182008	2218.782549057027		1012.3101365194365	1242.857720135334
303	41	6		1304.075941998778	1242.857720135334	879.1082129066933	459.26585438066263	661.2084580523755	1272.0013020826668		358.71454528635996
304	41	10		2058.5849660628537	1804.018517781899		1337.4113522024554	1453.44422837617	422.6000621154711		840.9682663454073	879.1082129066933
305	41	11		1026.5540962365305	1161.8991188997434	1337.4113522024554		384.1838752472571	1722.5720775921104		682.4899266655882	459.26585438066263
306	41	12		1342.369011300544	1539.750081182008	1453.44422837617	384.1838752472571		1786.3917018672025		981.7327793243944	661.2084580523755
307	41	13		2480.8886512699437	2218.782549057027	422.6000621154711	1722.5720775921104	1786.3917018672025			1263.345879994865	1272.0013020826668
308	42	0		1202.4527017725063	1002.2022001572337	855.41247360557	709.0345548702122	964.8265712033433	1278.6927162144939			345.17857697139897
309	42	3			552.4294072548998	2057.8359992963483	995.4509028575944	1342.036535456468	2481.138209068572		1202.4527017725063	1296.3785133979968
310	42	5		552.4294072548998		1803.7802665513336	1154.479211592829	1537.001077585829	2219.5059275658627		1002.2022001572337	1233.551782455848
311	42	6		1296.3785133979968	1233.551782455848	880.3387132234956	509.01989155631236	658.8480951630656	1275.580284615594		345.17857697139897
312	42	10		2057.8359992963483	1803.7802665513336		1388.006664249131	1445.4880015067577	423.5956946192914		855.41247360557	880.3387132234956
313	42	11		995.4509028575944	1154.479211592829	1388.006664249131		382.5490981560406	1774.530518897886		709.0345548702122	509.01989155631236
314	42	12		1342.036535456468	1537.001077585829	1445.4880015067577	382.5490981560406		1779.5034419747549		964.8265712033433	658.8480951630656
315	42	13		2481.138209068572	2219.5059275658627	423.5956946192914	1774.530518897886	1779.5034419747549			1278.6927162144939	1275.580284615594
316	43	3			552.3240104322824	2057.5994811916144	997.0008149445015	1344.5692851244223	2480.624240992577			1294.5574774802392
317	43	5		552.3240104322824		1804.170048110765	1171.9647232318898	1540.2507912674482	2219.5059275658627			1231.4659962824796
318	43	6		1294.5574774802392	1231.4659962824796	880.0101206804385	539.1711810733211	662.8136993152751	1275.55255183783
319	43	10		2057.5994811916144	1804.170048110765		1416.4323139493818	1446.2189711451028	423.3004252301195			880.0101206804385
320	43	11		997.0008149445015	1171.9647232318898	1416.4323139493818		369.33597509584683	1800.871802766649			539.1711810733211
321	43	12		1344.5692851244223	1540.2507912674482	1446.2189711451028	369.33597509584683		1779.8215676016514			662.8136993152751
322	43	13		2480.624240992577	2219.5059275658627	423.3004252301195	1800.871802766649	1779.8215676016514				1275.55255183783
323	44	0		1216.2920085242688	1013.2728223435187	842.0480983886847	737.1484331530523	977.0774342394773	1263.864361788875			348.9563905418555
324	44	3			552.2773872792548	2058.3353103904137	1021.4849790868195	1348.1785165548367	2480.1251228516676		1216.2920085242688	1294.7276982053022
325	44	5		552.2773872792548		1804.4950297797996	1185.2515028465477	1543.8715134362703	2218.7165349588936		1013.2728223435187	1233.4792762750415
326	44	6		1294.7276982053022	1233.4792762750415	883.9324422714668	510.65864332252323	660.3969450262471	1277.5687114593877		348.9563905418555
327	44	10		2058.3353103904137	1804.4950297797996		1391.0373152795003	1448.267866280268	422.0789321915985		842.0480983886847	883.9324422714668
328	44	11		1021.4849790868195	1185.2515028465477	1391.0373152795003		358.6302064801569	1772.750070511915		737.1484331530523	510.65864332252323
329	44	12		1348.1785165548367	1543.8715134362703	1448.267866280268	358.6302064801569		1780.062586680592		977.0774342394773	660.3969450262471
330	44	13		2480.1251228516676	2218.7165349588936	422.0789321915985	1772.750070511915	1780.062586680592			1263.864361788875	1277.5687114593877
331	45	3			552.078911931981	2058.8215227406185	1080.9631411384942	1347.1958376568716	2480.6539712341987			1294.0857776824532
332	45	5		552.078911931981		1804.8202299675168	1219.587353369983	1541.9242847818437	2219.2647994324607			1236.5128891362192
333	45	6		1294.0857776824532	1236.5128891362192	890.6579379874183	445.7833694744567	649.0251343361057	1283.1204639471696
334	45	10		2058.8215227406185	1804.8202299675168		1329.3431178593432	1446.6488214145131	422.14933672812987			890.6579379874183
335	45	11		1080.9631411384942	1219.587353369983	1329.3431178593432		330.429360832236	1707.048933832888			445.7833694744567
336	45	12		1347.1958376568716	1541.9242847818437	1446.6488214145131	330.429360832236		1778.315284194566			649.0251343361057
337	45	13		2480.6539712341987	2219.2647994324607	422.14933672812987	1707.048933832888	1778.315284194566				1283.1204639471696
338	46	0		1213.698737331468	1012.3893766728294	844.6624325729184	697.9516906634727	1004.4278533075434	1266.6847723486692			349.44759979144226	583.3419344603986
339	46	2		1188.5522969141914	1256.3601444251565	1158.5422143797782	124.806349998708	421.5613834306933	1534.7299843946491		583.3419344603986	288.7352810101322
340	46	3			552.4759044519499	2058.3353103904137	1164.6824942876062	1361.3897540748571	2480.37468187772		1213.698737331468	1292.933196263442	1188.5522969141914
341	46	5		552.4759044519499		1804.570759211176	1287.9696473519864	1566.2436951189939	2219.0236732626354		1012.3893766728294	1233.7425278395813	1256.3601444251565
342	46	6		1292.933196263442	1233.7425278395813	887.8761174848662	413.53242013172314	686.8861350325831	1281.4295971687247		349.44759979144226		288.7352810101322
343	46	10		2058.3353103904137	1804.570759211176		1277.4764430313382	1475.2805029891774	422.327849543456		844.6624325729184	887.8761174848662	1158.5422143797782
344	46	11		1164.6824942876062	1287.9696473519864	1277.4764430313382		318.50529822908754	1647.0799919858173		697.9516906634727	413.53242013172314	124.806349998708
345	46	12		1361.3897540748571	1566.2436951189939	1475.2805029891774	318.50529822908754		1804.503567466687		1004.4278533075434	686.8861350325831	421.5613834306933
346	46	13		2480.37468187772	2219.0236732626354	422.327849543456	1647.0799919858173	1804.503567466687			1266.6847723486692	1281.4295971687247	1534.7299843946491
347	47	0		1207.8680857196287	1008.0850968544273	850.2837761594654		1001.5998764476761	1273.0505930637635			351.88581244488955
348	47	3			551.6820868942547	2058.085654801568		1381.4836680178307	2480.918428727555		1207.8680857196287	1304.243482828264
349	47	5		551.6820868942547		1804.0297426871875		1580.643302582844	2219.4399349835985		1008.0850968544273	1243.5646595573548
350	47	6		1304.243482828264	1243.5646595573548	879.3205473546038		685.5279443611325	1272.4068973799222		351.88581244488955
351	47	10		2058.085654801568	1804.0297426871875			1463.8601581093735	423.144848131228		850.2837761594654	879.3205473546038
352	47	12		1381.4836680178307	1580.643302582844	1463.8601581093735			1790.2955412445176		1001.5998764476761	685.5279443611325
353	47	13		2480.918428727555	2219.4399349835985	423.144848131228		1790.2955412445176			1273.0505930637635	1272.4068973799222
354	48	0		1203.6360018709975	1006.3190659527424	855.1083630160566		1005.7912618928442	1277.7520543908352			356.00430123806086
355	48	3			552.5814985140202	2058.5849660628537		1395.9530122822903	2481.372918869713		1203.6360018709975	1313.4579599286762
356	48	5		552.5814985140202		1804.2567721918076		1595.495220926719	2219.4399349835985		1006.3190659527424	1253.9732852018817
357	48	6		1313.4579599286762	1253.9732852018817	875.6554687775324		689.6317858103699	1267.5737158051204		356.00430123806086
358	48	10		2058.5849660628537	1804.2567721918076			1465.8350862221848	423.0746092594071		855.1083630160566	875.6554687775324
359	48	12		1395.9530122822903	1595.495220926719	1465.8350862221848			1790.2483417112833		1005.7912618928442	689.6317858103699
360	48	13		2481.372918869713	2219.4399349835985	423.0746092594071		1790.2483417112833			1277.7520543908352	1267.5737158051204
361	49	0		1202.0333814000342	1006.8268532870982	856.2933565665448		1028.7801028402523	1278.9308278792876			351.64835062886334
362	49	3			551.9735614139503	2058.111953344618		1401.8599252421764	2480.933355110532		1202.0333814000342	1312.0147912657083
363	49	5		551.9735614139503		1804.8847608642498		1610.4359852226353	2220.186281598911		1006.8268532870982	1252.597551091331
364	49	6		1312.0147912657083	1252.597551091331	874.8823492333127		718.2849800044547	1267.0978652022109		351.64835062886334
365	49	10		2058.111953344618	1804.8847608642498			1491.696035558183	423.12128875772726		856.2933565665448	874.8823492333127
366	49	12		1401.8599252421764	1610.4359852226353	1491.696035558183			1814.4249261129544		1028.7801028402523	718.2849800044547
367	49	13		2480.933355110532	2220.186281598911	423.12128875772726		1814.4249261129544			1278.9308278792876	1267.0978652022109
368	50	0		1207.0067574375878	1010.2624968294132	851.7962270989465		1042.067326279833	1273.9109319336262			354.93379664382485
369	50	3			552.7799064727299	2058.5980970067953		1384.513858724426	2480.8886512699437		1207.0067574375878	1314.1034253436828
370	50	5		552.7799064727299		1804.4082825125804		1602.3511631349727	2219.0897063886355		1010.2624968294132	1255.192340838646
371	50	6		1314.1034253436828	1255.192340838646	875.7906784728872		732.4935579921505	1267.0657293526647		354.93379664382485
372	50	10		2058.5980970067953	1804.4082825125804			1517.3084722626445	422.57676817354735		851.7962270989465	875.7906784728872
373	50	12		1384.513858724426	1602.3511631349727	1517.3084722626445			1842.3351011691657		1042.067326279833	732.4935579921505
374	50	13		2480.8886512699437	2219.0897063886355	422.57676817354735		1842.3351011691657			1273.9109319336262	1267.0657293526647
