## Supplementary material for "The BumbleBox: An open-source platform for quantifying behavior in bumblebee colonies": Sample BumbleBox Data Output: bumblebox-01_2023-10-28_16-05-02_raw.csv

filename	colony number	datetime	frame	ID	centroidX	centroidY	frontX	frontY
bumblebox-01_2023-10-28_16-05-02	01	2023-10-28_16-05-02	0	12	2104.25	1932.75	2132.5	1946.0
bumblebox-01_2023-10-28_16-05-02	01	2023-10-28_16-05-02	0	11	1996.0	1625.5	1979.0	1648.5
bumblebox-01_2023-10-28_16-05-02	01	2023-10-28_16-05-02	0	10	975.0	1074.75	947.0	1061.0
bumblebox-01_2023-10-28_16-05-02	01	2023-10-28_16-05-02	0	3	3030.75	966.75	3062.0	961.5
bumblebox-01_2023-10-28_16-05-02	01	2023-10-28_16-05-02	0	5	2695.5	529.5	2709.5	512.0
bumblebox-01_2023-10-28_16-05-02	01	2023-10-28_16-05-02	0	1	2185.75	2172.5	2168.0	2171.0
bumblebox-01_2023-10-28_16-05-02	01	2023-10-28_16-05-02	0	13	555.25	1114.75	534.5	1134.0
bumblebox-01_2023-10-28_16-05-02	01	2023-10-28_16-05-02	1	1	2199.0	2168.5	2183.0	2167.0
bumblebox-01_2023-10-28_16-05-02	01	2023-10-28_16-05-02	1	12	2110.5	1942.5	2138.0	1958.0
bumblebox-01_2023-10-28_16-05-02	01	2023-10-28_16-05-02	1	11	2090.75	1543.75	2060.5	1551.5
bumblebox-01_2023-10-28_16-05-02	01	2023-10-28_16-05-02	1	10	975.25	1075.0	948.0	1061.0
bumblebox-01_2023-10-28_16-05-02	01	2023-10-28_16-05-02	1	3	3031.25	967.75	3063.0	963.0
bumblebox-01_2023-10-28_16-05-02	01	2023-10-28_16-05-02	1	5	2695.75	529.75	2710.5	512.0
bumblebox-01_2023-10-28_16-05-02	01	2023-10-28_16-05-02	1	13	554.5	1113.75	534.0	1133.0
bumblebox-01_2023-10-28_16-05-02	01	2023-10-28_16-05-02	2	12	2113.25	1945.75	2141.0	1961.0
bumblebox-01_2023-10-28_16-05-02	01	2023-10-28_16-05-02	2	11	2089.0	1535.75	2059.5	1540.0
bumblebox-01_2023-10-28_16-05-02	01	2023-10-28_16-05-02	2	10	975.0	1074.25	947.0	1060.5
bumblebox-01_2023-10-28_16-05-02	01	2023-10-28_16-05-02	2	3	3030.75	967.0	3062.0	962.0
bumblebox-01_2023-10-28_16-05-02	01	2023-10-28_16-05-02	2	5	2695.25	530.0	2709.5	512.5
bumblebox-01_2023-10-28_16-05-02	01	2023-10-28_16-05-02	2	13	555.25	1114.75	534.5	1134.5
bumblebox-01_2023-10-28_16-05-02	01	2023-10-28_16-05-02	3	1	2177.5	2169.25	2164.5	2167.0
bumblebox-01_2023-10-28_16-05-02	01	2023-10-28_16-05-02	3	12	2114.75	1945.0	2142.5	1960.0
bumblebox-01_2023-10-28_16-05-02	01	2023-10-28_16-05-02	3	11	2076.75	1534.75	2048.5	1539.5
bumblebox-01_2023-10-28_16-05-02	01	2023-10-28_16-05-02	3	10	975.0	1074.0	947.0	1059.5
bumblebox-01_2023-10-28_16-05-02	01	2023-10-28_16-05-02	3	3	3030.5	967.25	3061.5	962.0
bumblebox-01_2023-10-28_16-05-02	01	2023-10-28_16-05-02	3	13	555.25	1115.25	534.5	1134.5
bumblebox-01_2023-10-28_16-05-02	01	2023-10-28_16-05-02	3	5	2695.0	529.5	2709.5	512.0
bumblebox-01_2023-10-28_16-05-02	01	2023-10-28_16-05-02	4	7	1880.25	2551.25	1900.5	2532.5
bumblebox-01_2023-10-28_16-05-02	01	2023-10-28_16-05-02	4	12	2114.75	1945.75	2142.5	1961.0
bumblebox-01_2023-10-28_16-05-02	01	2023-10-28_16-05-02	4	11	2058.75	1543.5	2033.0	1550.5
bumblebox-01_2023-10-28_16-05-02	01	2023-10-28_16-05-02	4	10	975.0	1074.5	947.0	1060.5
bumblebox-01_2023-10-28_16-05-02	01	2023-10-28_16-05-02	4	3	3031.25	967.0	3062.5	962.0
bumblebox-01_2023-10-28_16-05-02	01	2023-10-28_16-05-02	4	13	554.75	1114.25	532.5	1132.5
bumblebox-01_2023-10-28_16-05-02	01	2023-10-28_16-05-02	4	5	2695.25	529.5	2709.5	512.5
bumblebox-01_2023-10-28_16-05-02	01	2023-10-28_16-05-02	5	7	1955.0	2393.0	1955.5	2365.0
bumblebox-01_2023-10-28_16-05-02	01	2023-10-28_16-05-02	5	1	2143.25	2176.5	2130.0	2168.5
bumblebox-01_2023-10-28_16-05-02	01	2023-10-28_16-05-02	5	12	2115.5	1947.0	2143.0	1962.5
bumblebox-01_2023-10-28_16-05-02	01	2023-10-28_16-05-02	5	10	975.25	1074.5	947.5	1060.5
bumblebox-01_2023-10-28_16-05-02	01	2023-10-28_16-05-02	5	0	1844.25	1048.5	1872.5	1049.5
bumblebox-01_2023-10-28_16-05-02	01	2023-10-28_16-05-02	5	5	2695.5	528.75	2709.5	511.5
bumblebox-01_2023-10-28_16-05-02	01	2023-10-28_16-05-02	5	13	554.5	1114.0	534.0	1134.0
bumblebox-01_2023-10-28_16-05-02	01	2023-10-28_16-05-02	5	3	3030.75	967.5	3062.0	962.0
bumblebox-01_2023-10-28_16-05-02	01	2023-10-28_16-05-02	6	12	2116.5	1948.0	2144.5	1963.0
bumblebox-01_2023-10-28_16-05-02	01	2023-10-28_16-05-02	6	11	2100.25	1519.75	2114.0	1509.0
bumblebox-01_2023-10-28_16-05-02	01	2023-10-28_16-05-02	6	10	975.5	1074.75	948.0	1061.0
bumblebox-01_2023-10-28_16-05-02	01	2023-10-28_16-05-02	6	0	1815.25	1043.75	1842.0	1040.0
bumblebox-01_2023-10-28_16-05-02	01	2023-10-28_16-05-02	6	13	555.0	1114.75	533.0	1133.5
bumblebox-01_2023-10-28_16-05-02	01	2023-10-28_16-05-02	6	3	3030.5	966.75	3062.0	962.0
bumblebox-01_2023-10-28_16-05-02	01	2023-10-28_16-05-02	6	5	2695.25	529.75	2709.5	512.5
bumblebox-01_2023-10-28_16-05-02	01	2023-10-28_16-05-02	7	1	2201.0	2156.75	2175.5	2160.5
bumblebox-01_2023-10-28_16-05-02	01	2023-10-28_16-05-02	7	12	2116.75	1948.25	2144.0	1963.5
bumblebox-01_2023-10-28_16-05-02	01	2023-10-28_16-05-02	7	11	2100.25	1518.0	2130.0	1520.5
bumblebox-01_2023-10-28_16-05-02	01	2023-10-28_16-05-02	7	10	975.5	1074.5	947.5	1060.5
bumblebox-01_2023-10-28_16-05-02	01	2023-10-28_16-05-02	7	3	3031.0	967.25	3062.5	962.0
bumblebox-01_2023-10-28_16-05-02	01	2023-10-28_16-05-02	7	5	2695.5	529.25	2709.5	512.0
bumblebox-01_2023-10-28_16-05-02	01	2023-10-28_16-05-02	7	13	554.25	1114.25	533.5	1133.5
bumblebox-01_2023-10-28_16-05-02	01	2023-10-28_16-05-02	8	12	2116.25	1949.25	2144.0	1964.5
bumblebox-01_2023-10-28_16-05-02	01	2023-10-28_16-05-02	8	11	2136.75	1571.5	2158.5	1594.5
bumblebox-01_2023-10-28_16-05-02	01	2023-10-28_16-05-02	8	13	555.0	1114.5	534.0	1134.0
bumblebox-01_2023-10-28_16-05-02	01	2023-10-28_16-05-02	8	5	2694.75	528.75	2708.5	511.5
bumblebox-01_2023-10-28_16-05-02	01	2023-10-28_16-05-02	8	1	2164.0	2169.25	2133.0	2171.5
bumblebox-01_2023-10-28_16-05-02	01	2023-10-28_16-05-02	8	10	974.75	1074.75	947.0	1060.5
bumblebox-01_2023-10-28_16-05-02	01	2023-10-28_16-05-02	8	3	3030.75	967.0	3062.0	962.0
bumblebox-01_2023-10-28_16-05-02	01	2023-10-28_16-05-02	9	12	2116.0	1949.25	2143.5	1965.0
bumblebox-01_2023-10-28_16-05-02	01	2023-10-28_16-05-02	9	11	2113.5	1563.25	2137.0	1586.0
bumblebox-01_2023-10-28_16-05-02	01	2023-10-28_16-05-02	9	10	975.5	1074.25	947.5	1060.0
bumblebox-01_2023-10-28_16-05-02	01	2023-10-28_16-05-02	9	0	1846.75	1042.75	1875.0	1046.0
bumblebox-01_2023-10-28_16-05-02	01	2023-10-28_16-05-02	9	3	3031.0	967.0	3062.0	962.5
bumblebox-01_2023-10-28_16-05-02	01	2023-10-28_16-05-02	9	13	554.5	1114.0	533.0	1133.0
bumblebox-01_2023-10-28_16-05-02	01	2023-10-28_16-05-02	9	5	2694.75	529.75	2709.5	512.5
bumblebox-01_2023-10-28_16-05-02	01	2023-10-28_16-05-02	10	1	2119.75	2138.25	2112.5	2118.0
bumblebox-01_2023-10-28_16-05-02	01	2023-10-28_16-05-02	10	12	2115.75	1943.5	2143.0	1959.0
bumblebox-01_2023-10-28_16-05-02	01	2023-10-28_16-05-02	10	11	2132.0	1563.25	2149.0	1591.0
bumblebox-01_2023-10-28_16-05-02	01	2023-10-28_16-05-02	10	13	555.0	1114.75	532.5	1133.0
bumblebox-01_2023-10-28_16-05-02	01	2023-10-28_16-05-02	10	10	975.75	1075.25	948.0	1060.5
bumblebox-01_2023-10-28_16-05-02	01	2023-10-28_16-05-02	10	0	1853.25	1056.0	1881.5	1059.0
bumblebox-01_2023-10-28_16-05-02	01	2023-10-28_16-05-02	10	3	3031.0	967.0	3062.5	962.0
bumblebox-01_2023-10-28_16-05-02	01	2023-10-28_16-05-02	10	5	2695.5	529.0	2709.5	512.0
bumblebox-01_2023-10-28_16-05-02	01	2023-10-28_16-05-02	11	1	2101.5	2154.0	2101.5	2141.5
bumblebox-01_2023-10-28_16-05-02	01	2023-10-28_16-05-02	11	12	2110.5	1941.25	2138.5	1955.5
bumblebox-01_2023-10-28_16-05-02	01	2023-10-28_16-05-02	11	11	2125.0	1562.75	2138.0	1592.5
bumblebox-01_2023-10-28_16-05-02	01	2023-10-28_16-05-02	11	6	2183.75	1354.25	2183.0	1373.5
bumblebox-01_2023-10-28_16-05-02	01	2023-10-28_16-05-02	11	0	1888.5	1080.0	1913.0	1081.0
bumblebox-01_2023-10-28_16-05-02	01	2023-10-28_16-05-02	11	10	976.25	1076.0	948.5	1062.0
bumblebox-01_2023-10-28_16-05-02	01	2023-10-28_16-05-02	11	3	3030.5	966.75	3061.5	961.5
bumblebox-01_2023-10-28_16-05-02	01	2023-10-28_16-05-02	11	13	555.25	1114.75	535.0	1134.0
bumblebox-01_2023-10-28_16-05-02	01	2023-10-28_16-05-02	11	5	2695.25	529.0	2709.5	512.0
bumblebox-01_2023-10-28_16-05-02	01	2023-10-28_16-05-02	12	1	2086.75	2145.0	2090.0	2132.0
bumblebox-01_2023-10-28_16-05-02	01	2023-10-28_16-05-02	12	12	2103.5	1926.5	2130.0	1943.0
bumblebox-01_2023-10-28_16-05-02	01	2023-10-28_16-05-02	12	11	2101.25	1572.25	2113.0	1602.5
bumblebox-01_2023-10-28_16-05-02	01	2023-10-28_16-05-02	12	6	2194.75	1317.5	2198.5	1345.0
bumblebox-01_2023-10-28_16-05-02	01	2023-10-28_16-05-02	12	0	1883.75	1074.75	1908.5	1075.5
bumblebox-01_2023-10-28_16-05-02	01	2023-10-28_16-05-02	12	10	975.75	1075.75	948.0	1061.5
bumblebox-01_2023-10-28_16-05-02	01	2023-10-28_16-05-02	12	3	3031.0	967.0	3062.5	962.0
bumblebox-01_2023-10-28_16-05-02	01	2023-10-28_16-05-02	12	5	2695.0	529.5	2710.0	512.0
bumblebox-01_2023-10-28_16-05-02	01	2023-10-28_16-05-02	12	13	555.0	1114.0	534.0	1133.0
bumblebox-01_2023-10-28_16-05-02	01	2023-10-28_16-05-02	13	12	2073.25	1915.75	2098.5	1934.0
bumblebox-01_2023-10-28_16-05-02	01	2023-10-28_16-05-02	13	11	2095.75	1572.75	2106.0	1603.0
bumblebox-01_2023-10-28_16-05-02	01	2023-10-28_16-05-02	13	6	2190.25	1334.25	2187.5	1367.0
bumblebox-01_2023-10-28_16-05-02	01	2023-10-28_16-05-02	13	10	975.75	1075.75	948.0	1061.5
bumblebox-01_2023-10-28_16-05-02	01	2023-10-28_16-05-02	13	13	554.5	1114.0	533.5	1133.5
bumblebox-01_2023-10-28_16-05-02	01	2023-10-28_16-05-02	13	3	3030.75	967.0	3062.0	962.0
bumblebox-01_2023-10-28_16-05-02	01	2023-10-28_16-05-02	13	5	2695.25	529.0	2709.5	512.0
bumblebox-01_2023-10-28_16-05-02	01	2023-10-28_16-05-02	14	1	2114.0	2139.25	2111.5	2121.0
bumblebox-01_2023-10-28_16-05-02	01	2023-10-28_16-05-02	14	12	2022.5	1861.5	2031.0	1893.0
bumblebox-01_2023-10-28_16-05-02	01	2023-10-28_16-05-02	14	11	2096.25	1572.25	2107.5	1602.5
bumblebox-01_2023-10-28_16-05-02	01	2023-10-28_16-05-02	14	6	2146.25	1366.5	2124.5	1391.5
bumblebox-01_2023-10-28_16-05-02	01	2023-10-28_16-05-02	14	0	1895.5	1077.0	1918.0	1077.0
bumblebox-01_2023-10-28_16-05-02	01	2023-10-28_16-05-02	14	10	975.75	1076.0	948.0	1061.5
bumblebox-01_2023-10-28_16-05-02	01	2023-10-28_16-05-02	14	3	3031.5	967.25	3063.0	962.5
bumblebox-01_2023-10-28_16-05-02	01	2023-10-28_16-05-02	14	13	554.75	1113.75	532.5	1132.0
bumblebox-01_2023-10-28_16-05-02	01	2023-10-28_16-05-02	14	5	2695.75	529.25	2710.0	512.0
bumblebox-01_2023-10-28_16-05-02	01	2023-10-28_16-05-02	15	12	2067.75	1865.75	2070.5	1898.0
bumblebox-01_2023-10-28_16-05-02	01	2023-10-28_16-05-02	15	11	2094.75	1567.5	2105.0	1598.0
bumblebox-01_2023-10-28_16-05-02	01	2023-10-28_16-05-02	15	6	2133.75	1390.0	2112.5	1414.0
bumblebox-01_2023-10-28_16-05-02	01	2023-10-28_16-05-02	15	0	1880.0	1074.5	1901.0	1071.0
bumblebox-01_2023-10-28_16-05-02	01	2023-10-28_16-05-02	15	10	975.75	1074.75	948.0	1061.0
bumblebox-01_2023-10-28_16-05-02	01	2023-10-28_16-05-02	15	3	3031.0	967.0	3062.0	962.0
bumblebox-01_2023-10-28_16-05-02	01	2023-10-28_16-05-02	15	1	2106.75	2147.0	2091.5	2134.0
bumblebox-01_2023-10-28_16-05-02	01	2023-10-28_16-05-02	15	13	555.0	1114.75	534.0	1134.5
bumblebox-01_2023-10-28_16-05-02	01	2023-10-28_16-05-02	15	5	2696.0	529.25	2710.5	512.0
bumblebox-01_2023-10-28_16-05-02	01	2023-10-28_16-05-02	16	1	2106.25	2139.5	2091.0	2123.0
bumblebox-01_2023-10-28_16-05-02	01	2023-10-28_16-05-02	16	12	2060.25	1857.0	2059.5	1885.5
bumblebox-01_2023-10-28_16-05-02	01	2023-10-28_16-05-02	16	11	2089.75	1564.0	2103.0	1593.0
bumblebox-01_2023-10-28_16-05-02	01	2023-10-28_16-05-02	16	6	2043.25	1344.5	2011.0	1352.5
bumblebox-01_2023-10-28_16-05-02	01	2023-10-28_16-05-02	16	10	976.0	1075.5	948.0	1061.0
bumblebox-01_2023-10-28_16-05-02	01	2023-10-28_16-05-02	16	0	1827.25	1048.5	1848.5	1042.0
bumblebox-01_2023-10-28_16-05-02	01	2023-10-28_16-05-02	16	3	3031.25	967.5	3063.0	962.5
bumblebox-01_2023-10-28_16-05-02	01	2023-10-28_16-05-02	16	13	554.75	1114.5	532.0	1133.0
bumblebox-01_2023-10-28_16-05-02	01	2023-10-28_16-05-02	16	5	2695.5	529.0	2709.5	512.0
bumblebox-01_2023-10-28_16-05-02	01	2023-10-28_16-05-02	17	1	2108.5	2131.5	2100.0	2112.0
bumblebox-01_2023-10-28_16-05-02	01	2023-10-28_16-05-02	17	12	2063.25	1874.0	2067.5	1904.0
bumblebox-01_2023-10-28_16-05-02	01	2023-10-28_16-05-02	17	11	2116.0	1553.25	2143.5	1568.0
bumblebox-01_2023-10-28_16-05-02	01	2023-10-28_16-05-02	17	6	1812.25	1375.5	1783.5	1384.5
bumblebox-01_2023-10-28_16-05-02	01	2023-10-28_16-05-02	17	13	554.25	1114.0	532.0	1132.5
bumblebox-01_2023-10-28_16-05-02	01	2023-10-28_16-05-02	17	10	975.5	1075.0	948.0	1061.0
bumblebox-01_2023-10-28_16-05-02	01	2023-10-28_16-05-02	17	0	1824.5	1048.5	1845.5	1041.0
bumblebox-01_2023-10-28_16-05-02	01	2023-10-28_16-05-02	17	3	3030.75	967.0	3062.0	962.0
bumblebox-01_2023-10-28_16-05-02	01	2023-10-28_16-05-02	17	5	2695.0	528.75	2709.5	511.5
bumblebox-01_2023-10-28_16-05-02	01	2023-10-28_16-05-02	18	12	2081.5	1914.0	2082.0	1943.0
bumblebox-01_2023-10-28_16-05-02	01	2023-10-28_16-05-02	18	11	2087.75	1549.75	2117.5	1562.0
bumblebox-01_2023-10-28_16-05-02	01	2023-10-28_16-05-02	18	6	1804.5	1370.0	1773.5	1373.5
bumblebox-01_2023-10-28_16-05-02	01	2023-10-28_16-05-02	18	3	3032.0	966.5	3063.5	962.0
bumblebox-01_2023-10-28_16-05-02	01	2023-10-28_16-05-02	18	5	2695.25	529.0	2709.5	511.5
bumblebox-01_2023-10-28_16-05-02	01	2023-10-28_16-05-02	18	13	554.75	1113.5	532.5	1131.5
bumblebox-01_2023-10-28_16-05-02	01	2023-10-28_16-05-02	18	10	975.75	1074.75	948.0	1060.5
bumblebox-01_2023-10-28_16-05-02	01	2023-10-28_16-05-02	19	12	2072.0	1921.0	2070.0	1943.0
bumblebox-01_2023-10-28_16-05-02	01	2023-10-28_16-05-02	19	11	2122.0	1539.25	2154.5	1543.0
bumblebox-01_2023-10-28_16-05-02	01	2023-10-28_16-05-02	19	6	1794.25	1353.5	1763.0	1356.5
bumblebox-01_2023-10-28_16-05-02	01	2023-10-28_16-05-02	19	10	975.25	1074.5	948.0	1060.5
bumblebox-01_2023-10-28_16-05-02	01	2023-10-28_16-05-02	19	3	3031.25	966.75	3062.5	962.0
bumblebox-01_2023-10-28_16-05-02	01	2023-10-28_16-05-02	19	13	554.0	1114.0	533.0	1133.0
bumblebox-01_2023-10-28_16-05-02	01	2023-10-28_16-05-02	19	5	2695.0	529.0	2709.5	512.0
bumblebox-01_2023-10-28_16-05-02	01	2023-10-28_16-05-02	20	12	2075.5	1917.25	2071.5	1943.0
bumblebox-01_2023-10-28_16-05-02	01	2023-10-28_16-05-02	20	11	2144.25	1496.0	2171.0	1490.0
bumblebox-01_2023-10-28_16-05-02	01	2023-10-28_16-05-02	20	6	1798.25	1354.5	1767.5	1358.5
bumblebox-01_2023-10-28_16-05-02	01	2023-10-28_16-05-02	20	10	975.5	1074.25	948.0	1060.0
bumblebox-01_2023-10-28_16-05-02	01	2023-10-28_16-05-02	20	3	3031.25	967.25	3062.5	962.5
bumblebox-01_2023-10-28_16-05-02	01	2023-10-28_16-05-02	20	5	2695.5	529.25	2710.0	512.0
bumblebox-01_2023-10-28_16-05-02	01	2023-10-28_16-05-02	20	13	554.75	1114.0	534.5	1134.0
bumblebox-01_2023-10-28_16-05-02	01	2023-10-28_16-05-02	21	12	2078.5	1924.75	2077.5	1954.0
bumblebox-01_2023-10-28_16-05-02	01	2023-10-28_16-05-02	21	11	2157.25	1522.5	2189.5	1529.0
bumblebox-01_2023-10-28_16-05-02	01	2023-10-28_16-05-02	21	6	1800.75	1353.75	1769.5	1358.0
bumblebox-01_2023-10-28_16-05-02	01	2023-10-28_16-05-02	21	13	554.25	1113.75	533.5	1133.0
bumblebox-01_2023-10-28_16-05-02	01	2023-10-28_16-05-02	21	3	3031.25	967.5	3062.5	962.5
bumblebox-01_2023-10-28_16-05-02	01	2023-10-28_16-05-02	21	10	975.25	1074.5	947.5	1060.0
bumblebox-01_2023-10-28_16-05-02	01	2023-10-28_16-05-02	21	5	2695.25	528.75	2709.5	511.5
bumblebox-01_2023-10-28_16-05-02	01	2023-10-28_16-05-02	22	12	2067.25	1932.0	2075.5	1961.0
bumblebox-01_2023-10-28_16-05-02	01	2023-10-28_16-05-02	22	11	2190.75	1611.75	2216.5	1631.5
bumblebox-01_2023-10-28_16-05-02	01	2023-10-28_16-05-02	22	6	1801.0	1357.25	1770.5	1359.0
bumblebox-01_2023-10-28_16-05-02	01	2023-10-28_16-05-02	22	10	976.0	1075.25	948.5	1061.0
bumblebox-01_2023-10-28_16-05-02	01	2023-10-28_16-05-02	22	0	1829.25	1035.0	1854.0	1034.5
bumblebox-01_2023-10-28_16-05-02	01	2023-10-28_16-05-02	22	3	3031.0	967.5	3062.0	962.5
bumblebox-01_2023-10-28_16-05-02	01	2023-10-28_16-05-02	22	13	555.0	1113.75	532.5	1132.0
bumblebox-01_2023-10-28_16-05-02	01	2023-10-28_16-05-02	22	5	2695.25	528.75	2709.0	511.5
bumblebox-01_2023-10-28_16-05-02	01	2023-10-28_16-05-02	23	12	2062.5	1933.75	2071.5	1963.5
bumblebox-01_2023-10-28_16-05-02	01	2023-10-28_16-05-02	23	11	2213.0	1585.5	2244.0	1589.5
bumblebox-01_2023-10-28_16-05-02	01	2023-10-28_16-05-02	23	6	1804.0	1362.25	1773.5	1365.0
bumblebox-01_2023-10-28_16-05-02	01	2023-10-28_16-05-02	23	10	975.5	1074.75	948.0	1060.5
bumblebox-01_2023-10-28_16-05-02	01	2023-10-28_16-05-02	23	3	3031.0	967.0	3062.0	962.0
bumblebox-01_2023-10-28_16-05-02	01	2023-10-28_16-05-02	23	5	2695.5	529.25	2709.5	512.5
bumblebox-01_2023-10-28_16-05-02	01	2023-10-28_16-05-02	23	13	555.0	1114.0	533.0	1132.5
bumblebox-01_2023-10-28_16-05-02	01	2023-10-28_16-05-02	24	12	2070.25	1942.25	2084.0	1971.5
bumblebox-01_2023-10-28_16-05-02	01	2023-10-28_16-05-02	24	6	1808.25	1364.25	1776.5	1365.5
bumblebox-01_2023-10-28_16-05-02	01	2023-10-28_16-05-02	24	13	555.0	1113.75	533.0	1132.5
bumblebox-01_2023-10-28_16-05-02	01	2023-10-28_16-05-02	24	10	975.25	1074.75	948.0	1061.0
bumblebox-01_2023-10-28_16-05-02	01	2023-10-28_16-05-02	24	3	3031.0	967.5	3062.0	962.5
bumblebox-01_2023-10-28_16-05-02	01	2023-10-28_16-05-02	24	5	2694.75	528.5	2709.5	511.5
bumblebox-01_2023-10-28_16-05-02	01	2023-10-28_16-05-02	25	12	2067.25	1950.25	2081.0	1979.5
bumblebox-01_2023-10-28_16-05-02	01	2023-10-28_16-05-02	25	6	1802.5	1364.5	1771.5	1368.0
bumblebox-01_2023-10-28_16-05-02	01	2023-10-28_16-05-02	25	10	975.0	1074.75	946.5	1061.0
bumblebox-01_2023-10-28_16-05-02	01	2023-10-28_16-05-02	25	3	3031.5	967.0	3063.0	961.5
bumblebox-01_2023-10-28_16-05-02	01	2023-10-28_16-05-02	25	5	2695.25	528.75	2709.5	511.5
bumblebox-01_2023-10-28_16-05-02	01	2023-10-28_16-05-02	25	13	554.75	1113.75	534.0	1133.0
bumblebox-01_2023-10-28_16-05-02	01	2023-10-28_16-05-02	26	12	2075.75	1949.5	2088.5	1979.5
bumblebox-01_2023-10-28_16-05-02	01	2023-10-28_16-05-02	26	6	1799.0	1358.75	1768.0	1361.0
bumblebox-01_2023-10-28_16-05-02	01	2023-10-28_16-05-02	26	10	975.0	1074.75	947.5	1060.5
bumblebox-01_2023-10-28_16-05-02	01	2023-10-28_16-05-02	26	3	3031.0	967.5	3062.0	963.0
bumblebox-01_2023-10-28_16-05-02	01	2023-10-28_16-05-02	26	5	2695.25	528.75	2709.5	511.5
bumblebox-01_2023-10-28_16-05-02	01	2023-10-28_16-05-02	26	13	554.75	1114.25	534.0	1133.0
bumblebox-01_2023-10-28_16-05-02	01	2023-10-28_16-05-02	27	12	2085.0	1942.0	2083.0	1967.5
bumblebox-01_2023-10-28_16-05-02	01	2023-10-28_16-05-02	27	6	1757.5	1364.75	1726.5	1368.0
bumblebox-01_2023-10-28_16-05-02	01	2023-10-28_16-05-02	27	13	554.75	1114.0	532.0	1132.5
bumblebox-01_2023-10-28_16-05-02	01	2023-10-28_16-05-02	27	10	975.5	1075.0	947.5	1061.0
bumblebox-01_2023-10-28_16-05-02	01	2023-10-28_16-05-02	27	3	3031.75	967.25	3063.0	962.5
bumblebox-01_2023-10-28_16-05-02	01	2023-10-28_16-05-02	27	5	2695.25	529.0	2709.5	512.0
bumblebox-01_2023-10-28_16-05-02	01	2023-10-28_16-05-02	28	12	2096.5	1941.25	2089.5	1964.0
bumblebox-01_2023-10-28_16-05-02	01	2023-10-28_16-05-02	28	11	2376.75	1458.0	2371.5	1474.5
bumblebox-01_2023-10-28_16-05-02	01	2023-10-28_16-05-02	28	6	1781.0	1388.75	1751.0	1397.0
bumblebox-01_2023-10-28_16-05-02	01	2023-10-28_16-05-02	28	10	975.25	1075.5	947.5	1061.0
bumblebox-01_2023-10-28_16-05-02	01	2023-10-28_16-05-02	28	0	1828.0	1042.5	1857.5	1043.0
bumblebox-01_2023-10-28_16-05-02	01	2023-10-28_16-05-02	28	3	3031.25	967.0	3062.0	962.0
bumblebox-01_2023-10-28_16-05-02	01	2023-10-28_16-05-02	28	5	2695.5	528.75	2709.5	511.0
bumblebox-01_2023-10-28_16-05-02	01	2023-10-28_16-05-02	28	13	554.5	1113.75	532.0	1132.5
bumblebox-01_2023-10-28_16-05-02	01	2023-10-28_16-05-02	29	12	2109.5	1941.75	2103.0	1966.0
bumblebox-01_2023-10-28_16-05-02	01	2023-10-28_16-05-02	29	6	1668.5	1412.5	1641.0	1414.0
bumblebox-01_2023-10-28_16-05-02	01	2023-10-28_16-05-02	29	10	975.25	1075.0	947.5	1060.5
bumblebox-01_2023-10-28_16-05-02	01	2023-10-28_16-05-02	29	3	3031.0	967.25	3062.0	962.0
bumblebox-01_2023-10-28_16-05-02	01	2023-10-28_16-05-02	29	11	2418.5	1618.25	2405.0	1647.5
bumblebox-01_2023-10-28_16-05-02	01	2023-10-28_16-05-02	29	13	555.25	1114.25	534.0	1133.5
bumblebox-01_2023-10-28_16-05-02	01	2023-10-28_16-05-02	29	5	2695.25	528.75	2709.5	511.5
bumblebox-01_2023-10-28_16-05-02	01	2023-10-28_16-05-02	30	12	2126.75	1946.0	2117.5	1969.0
bumblebox-01_2023-10-28_16-05-02	01	2023-10-28_16-05-02	30	11	2349.0	1636.5	2336.0	1666.5
bumblebox-01_2023-10-28_16-05-02	01	2023-10-28_16-05-02	30	6	1693.25	1409.25	1674.5	1381.5
bumblebox-01_2023-10-28_16-05-02	01	2023-10-28_16-05-02	30	10	976.5	1075.75	949.0	1061.0
bumblebox-01_2023-10-28_16-05-02	01	2023-10-28_16-05-02	30	0	1833.5	1040.75	1863.5	1042.0
bumblebox-01_2023-10-28_16-05-02	01	2023-10-28_16-05-02	30	3	3031.25	967.5	3062.5	963.5
bumblebox-01_2023-10-28_16-05-02	01	2023-10-28_16-05-02	30	5	2695.5	528.75	2709.5	511.0
bumblebox-01_2023-10-28_16-05-02	01	2023-10-28_16-05-02	30	13	554.25	1114.0	533.0	1134.0
bumblebox-01_2023-10-28_16-05-02	01	2023-10-28_16-05-02	31	12	2126.75	1943.0	2112.0	1962.5
bumblebox-01_2023-10-28_16-05-02	01	2023-10-28_16-05-02	31	11	2314.0	1688.25	2300.0	1713.5
bumblebox-01_2023-10-28_16-05-02	01	2023-10-28_16-05-02	31	6	1721.75	1403.25	1717.5	1369.5
bumblebox-01_2023-10-28_16-05-02	01	2023-10-28_16-05-02	31	10	975.25	1076.5	947.0	1062.5
bumblebox-01_2023-10-28_16-05-02	01	2023-10-28_16-05-02	31	3	3031.25	967.25	3062.0	962.0
bumblebox-01_2023-10-28_16-05-02	01	2023-10-28_16-05-02	31	5	2695.25	528.5	2709.5	511.5
bumblebox-01_2023-10-28_16-05-02	01	2023-10-28_16-05-02	31	13	554.5	1113.5	534.0	1133.0
bumblebox-01_2023-10-28_16-05-02	01	2023-10-28_16-05-02	32	12	2129.0	1946.75	2109.5	1965.0
bumblebox-01_2023-10-28_16-05-02	01	2023-10-28_16-05-02	32	11	2336.25	1670.25	2325.0	1699.0
bumblebox-01_2023-10-28_16-05-02	01	2023-10-28_16-05-02	32	6	1759.25	1419.5	1753.0	1386.5
bumblebox-01_2023-10-28_16-05-02	01	2023-10-28_16-05-02	32	13	555.0	1114.0	532.5	1132.5
bumblebox-01_2023-10-28_16-05-02	01	2023-10-28_16-05-02	32	10	976.25	1075.5	948.5	1061.0
bumblebox-01_2023-10-28_16-05-02	01	2023-10-28_16-05-02	32	3	3031.0	967.5	3062.0	962.0
bumblebox-01_2023-10-28_16-05-02	01	2023-10-28_16-05-02	32	5	2695.5	529.0	2709.5	512.0
bumblebox-01_2023-10-28_16-05-02	01	2023-10-28_16-05-02	33	12	2133.25	1948.25	2119.0	1972.0
bumblebox-01_2023-10-28_16-05-02	01	2023-10-28_16-05-02	33	11	2361.0	1681.0	2353.0	1712.0
bumblebox-01_2023-10-28_16-05-02	01	2023-10-28_16-05-02	33	6	1753.0	1414.5	1742.0	1383.5
bumblebox-01_2023-10-28_16-05-02	01	2023-10-28_16-05-02	33	0	1856.5	1070.0	1884.0	1072.0
bumblebox-01_2023-10-28_16-05-02	01	2023-10-28_16-05-02	33	10	975.75	1076.25	948.0	1062.0
bumblebox-01_2023-10-28_16-05-02	01	2023-10-28_16-05-02	33	3	3031.25	967.25	3062.0	962.5
bumblebox-01_2023-10-28_16-05-02	01	2023-10-28_16-05-02	33	13	555.0	1114.25	534.5	1134.5
bumblebox-01_2023-10-28_16-05-02	01	2023-10-28_16-05-02	33	5	2694.75	528.75	2709.5	512.0
bumblebox-01_2023-10-28_16-05-02	01	2023-10-28_16-05-02	34	12	2114.25	1935.25	2099.5	1959.5
bumblebox-01_2023-10-28_16-05-02	01	2023-10-28_16-05-02	34	11	2379.25	1748.75	2380.0	1781.5
bumblebox-01_2023-10-28_16-05-02	01	2023-10-28_16-05-02	34	6	1757.75	1418.25	1748.0	1387.0
bumblebox-01_2023-10-28_16-05-02	01	2023-10-28_16-05-02	34	10	975.75	1075.0	948.0	1060.5
bumblebox-01_2023-10-28_16-05-02	01	2023-10-28_16-05-02	34	5	2695.0	528.75	2709.5	512.0
bumblebox-01_2023-10-28_16-05-02	01	2023-10-28_16-05-02	34	13	554.75	1113.75	533.0	1132.0
bumblebox-01_2023-10-28_16-05-02	01	2023-10-28_16-05-02	34	3	3031.25	967.5	3062.5	963.0
bumblebox-01_2023-10-28_16-05-02	01	2023-10-28_16-05-02	35	12	2157.75	1923.5	2169.5	1952.5
bumblebox-01_2023-10-28_16-05-02	01	2023-10-28_16-05-02	35	11	2381.75	1727.25	2396.0	1749.0
bumblebox-01_2023-10-28_16-05-02	01	2023-10-28_16-05-02	35	6	1759.0	1416.75	1750.0	1385.0
bumblebox-01_2023-10-28_16-05-02	01	2023-10-28_16-05-02	35	0	1841.0	1061.25	1865.5	1056.0
bumblebox-01_2023-10-28_16-05-02	01	2023-10-28_16-05-02	35	10	975.75	1075.25	947.5	1061.0
bumblebox-01_2023-10-28_16-05-02	01	2023-10-28_16-05-02	35	3	3032.5	968.25	3064.0	963.5
bumblebox-01_2023-10-28_16-05-02	01	2023-10-28_16-05-02	35	5	2694.75	528.5	2709.0	511.0
bumblebox-01_2023-10-28_16-05-02	01	2023-10-28_16-05-02	35	13	554.5	1114.0	533.5	1133.0
bumblebox-01_2023-10-28_16-05-02	01	2023-10-28_16-05-02	36	12	2156.25	1926.5	2159.0	1956.0
bumblebox-01_2023-10-28_16-05-02	01	2023-10-28_16-05-02	36	11	2349.75	1683.5	2341.0	1714.0
bumblebox-01_2023-10-28_16-05-02	01	2023-10-28_16-05-02	36	6	1774.5	1421.0	1763.5	1390.0
bumblebox-01_2023-10-28_16-05-02	01	2023-10-28_16-05-02	36	10	975.5	1075.5	947.5	1061.0
bumblebox-01_2023-10-28_16-05-02	01	2023-10-28_16-05-02	36	3	3031.0	967.5	3062.0	962.5
bumblebox-01_2023-10-28_16-05-02	01	2023-10-28_16-05-02	36	13	555.0	1114.25	532.5	1132.5
bumblebox-01_2023-10-28_16-05-02	01	2023-10-28_16-05-02	36	5	2695.25	529.0	2709.5	511.5
bumblebox-01_2023-10-28_16-05-02	01	2023-10-28_16-05-02	37	12	2143.0	1947.25	2132.0	1972.0
bumblebox-01_2023-10-28_16-05-02	01	2023-10-28_16-05-02	37	11	2342.25	1643.25	2315.5	1661.5
bumblebox-01_2023-10-28_16-05-02	01	2023-10-28_16-05-02	37	6	1769.25	1411.5	1754.5	1381.5
bumblebox-01_2023-10-28_16-05-02	01	2023-10-28_16-05-02	37	10	975.75	1075.5	947.5	1061.5
bumblebox-01_2023-10-28_16-05-02	01	2023-10-28_16-05-02	37	3	3031.25	967.0	3063.0	962.5
bumblebox-01_2023-10-28_16-05-02	01	2023-10-28_16-05-02	37	13	554.5	1114.5	534.0	1134.5
bumblebox-01_2023-10-28_16-05-02	01	2023-10-28_16-05-02	37	5	2695.0	528.5	2709.5	511.5
bumblebox-01_2023-10-28_16-05-02	01	2023-10-28_16-05-02	38	11	2288.5	1695.25	2264.5	1713.0
bumblebox-01_2023-10-28_16-05-02	01	2023-10-28_16-05-02	38	6	1777.25	1401.75	1765.0	1371.0
bumblebox-01_2023-10-28_16-05-02	01	2023-10-28_16-05-02	38	10	975.5	1075.25	947.5	1061.0
bumblebox-01_2023-10-28_16-05-02	01	2023-10-28_16-05-02	38	3	3031.5	967.25	3062.5	962.5
bumblebox-01_2023-10-28_16-05-02	01	2023-10-28_16-05-02	38	12	2136.25	1954.0	2125.5	1979.0
bumblebox-01_2023-10-28_16-05-02	01	2023-10-28_16-05-02	38	13	554.25	1113.75	533.0	1133.5
bumblebox-01_2023-10-28_16-05-02	01	2023-10-28_16-05-02	38	5	2695.25	529.0	2709.5	512.0
bumblebox-01_2023-10-28_16-05-02	01	2023-10-28_16-05-02	39	12	2131.25	1951.5	2118.0	1976.0
bumblebox-01_2023-10-28_16-05-02	01	2023-10-28_16-05-02	39	11	2309.25	1690.0	2281.5	1703.0
bumblebox-01_2023-10-28_16-05-02	01	2023-10-28_16-05-02	39	6	1791.5	1405.25	1774.0	1377.0
bumblebox-01_2023-10-28_16-05-02	01	2023-10-28_16-05-02	39	10	975.25	1075.25	947.0	1061.0
bumblebox-01_2023-10-28_16-05-02	01	2023-10-28_16-05-02	39	3	3030.75	967.75	3061.5	963.5
bumblebox-01_2023-10-28_16-05-02	01	2023-10-28_16-05-02	39	13	554.25	1114.5	533.0	1133.0
bumblebox-01_2023-10-28_16-05-02	01	2023-10-28_16-05-02	39	5	2695.25	528.75	2709.5	511.5
bumblebox-01_2023-10-28_16-05-02	01	2023-10-28_16-05-02	40	12	2127.25	1955.0	2118.5	1982.0
bumblebox-01_2023-10-28_16-05-02	01	2023-10-28_16-05-02	40	11	2325.5	1654.0	2293.5	1654.5
bumblebox-01_2023-10-28_16-05-02	01	2023-10-28_16-05-02	40	6	1795.75	1407.5	1770.5	1385.5
bumblebox-01_2023-10-28_16-05-02	01	2023-10-28_16-05-02	40	10	976.0	1075.5	948.5	1061.5
bumblebox-01_2023-10-28_16-05-02	01	2023-10-28_16-05-02	40	3	3031.5	967.25	3063.0	962.5
bumblebox-01_2023-10-28_16-05-02	01	2023-10-28_16-05-02	40	5	2695.25	528.75	2709.5	511.5
bumblebox-01_2023-10-28_16-05-02	01	2023-10-28_16-05-02	41	12	2128.25	1960.25	2123.0	1987.5
bumblebox-01_2023-10-28_16-05-02	01	2023-10-28_16-05-02	41	11	2211.75	1585.25	2190.0	1578.5
bumblebox-01_2023-10-28_16-05-02	01	2023-10-28_16-05-02	41	6	1797.0	1388.0	1770.0	1369.0
bumblebox-01_2023-10-28_16-05-02	01	2023-10-28_16-05-02	41	10	975.5	1075.0	947.5	1060.5
bumblebox-01_2023-10-28_16-05-02	01	2023-10-28_16-05-02	41	0	1815.25	1029.75	1841.5	1029.0
bumblebox-01_2023-10-28_16-05-02	01	2023-10-28_16-05-02	41	3	3031.25	967.0	3062.5	962.5
bumblebox-01_2023-10-28_16-05-02	01	2023-10-28_16-05-02	41	13	554.75	1114.5	533.5	1134.0
bumblebox-01_2023-10-28_16-05-02	01	2023-10-28_16-05-02	41	5	2694.75	528.5	2709.0	511.0
bumblebox-01_2023-10-28_16-05-02	01	2023-10-28_16-05-02	42	12	2123.0	1955.25	2116.5	1983.5
bumblebox-01_2023-10-28_16-05-02	01	2023-10-28_16-05-02	42	11	2261.75	1598.75	2233.5	1590.0
bumblebox-01_2023-10-28_16-05-02	01	2023-10-28_16-05-02	42	6	1802.25	1379.75	1775.5	1361.0
bumblebox-01_2023-10-28_16-05-02	01	2023-10-28_16-05-02	42	10	976.25	1075.25	948.5	1061.0
bumblebox-01_2023-10-28_16-05-02	01	2023-10-28_16-05-02	42	0	1830.75	1035.75	1858.0	1038.0
bumblebox-01_2023-10-28_16-05-02	01	2023-10-28_16-05-02	42	3	3031.25	967.25	3062.5	962.5
bumblebox-01_2023-10-28_16-05-02	01	2023-10-28_16-05-02	42	13	554.5	1114.75	533.5	1134.0
bumblebox-01_2023-10-28_16-05-02	01	2023-10-28_16-05-02	42	5	2695.25	528.75	2709.5	512.0
bumblebox-01_2023-10-28_16-05-02	01	2023-10-28_16-05-02	43	12	2121.75	1957.75	2115.5	1986.5
bumblebox-01_2023-10-28_16-05-02	01	2023-10-28_16-05-02	43	11	2281.5	1624.75	2253.0	1639.5
bumblebox-01_2023-10-28_16-05-02	01	2023-10-28_16-05-02	43	6	1802.75	1376.75	1775.0	1359.0
bumblebox-01_2023-10-28_16-05-02	01	2023-10-28_16-05-02	43	10	976.0	1075.25	948.0	1061.0
bumblebox-01_2023-10-28_16-05-02	01	2023-10-28_16-05-02	43	13	554.5	1114.25	533.5	1133.5
bumblebox-01_2023-10-28_16-05-02	01	2023-10-28_16-05-02	43	3	3030.75	967.0	3061.5	962.0
bumblebox-01_2023-10-28_16-05-02	01	2023-10-28_16-05-02	43	5	2695.25	528.25	2709.5	511.0
bumblebox-01_2023-10-28_16-05-02	01	2023-10-28_16-05-02	44	12	2120.5	1961.25	2114.5	1989.5
bumblebox-01_2023-10-28_16-05-02	01	2023-10-28_16-05-02	44	11	2251.75	1627.5	2220.0	1634.5
bumblebox-01_2023-10-28_16-05-02	01	2023-10-28_16-05-02	44	6	1804.25	1381.5	1777.5	1362.5
bumblebox-01_2023-10-28_16-05-02	01	2023-10-28_16-05-02	44	13	555.0	1114.0	533.5	1133.0
bumblebox-01_2023-10-28_16-05-02	01	2023-10-28_16-05-02	44	10	975.25	1074.75	947.5	1060.5
bumblebox-01_2023-10-28_16-05-02	01	2023-10-28_16-05-02	44	0	1816.25	1032.75	1843.0	1033.5
bumblebox-01_2023-10-28_16-05-02	01	2023-10-28_16-05-02	44	3	3030.75	966.75	3062.0	962.0
bumblebox-01_2023-10-28_16-05-02	01	2023-10-28_16-05-02	44	5	2695.0	528.25	2710.0	511.0
bumblebox-01_2023-10-28_16-05-02	01	2023-10-28_16-05-02	45	12	2120.0	1959.25	2108.5	1985.5
bumblebox-01_2023-10-28_16-05-02	01	2023-10-28_16-05-02	45	11	2181.0	1634.5	2150.5	1645.5
bumblebox-01_2023-10-28_16-05-02	01	2023-10-28_16-05-02	45	6	1808.25	1390.0	1780.5	1372.0
bumblebox-01_2023-10-28_16-05-02	01	2023-10-28_16-05-02	45	10	975.25	1074.75	948.0	1060.5
bumblebox-01_2023-10-28_16-05-02	01	2023-10-28_16-05-02	45	3	3031.25	967.0	3062.5	962.0
bumblebox-01_2023-10-28_16-05-02	01	2023-10-28_16-05-02	45	13	555.0	1114.75	532.5	1133.0
bumblebox-01_2023-10-28_16-05-02	01	2023-10-28_16-05-02	45	5	2695.5	528.75	2710.0	511.5
bumblebox-01_2023-10-28_16-05-02	01	2023-10-28_16-05-02	46	12	2133.0	1990.25	2113.0	2009.5
bumblebox-01_2023-10-28_16-05-02	01	2023-10-28_16-05-02	46	11	2104.75	1673.0	2079.0	1691.0
bumblebox-01_2023-10-28_16-05-02	01	2023-10-28_16-05-02	46	6	1807.75	1385.25	1781.0	1365.5
bumblebox-01_2023-10-28_16-05-02	01	2023-10-28_16-05-02	46	10	975.75	1075.25	947.5	1061.0
bumblebox-01_2023-10-28_16-05-02	01	2023-10-28_16-05-02	46	3	3031.25	967.25	3062.5	962.5
bumblebox-01_2023-10-28_16-05-02	01	2023-10-28_16-05-02	46	2	2016.0	1585.25	2017.0	1617.0
bumblebox-01_2023-10-28_16-05-02	01	2023-10-28_16-05-02	46	13	555.25	1114.5	533.0	1133.0
bumblebox-01_2023-10-28_16-05-02	01	2023-10-28_16-05-02	46	0	1819.5	1036.0	1845.5	1037.5
bumblebox-01_2023-10-28_16-05-02	01	2023-10-28_16-05-02	46	5	2695.5	528.5	2710.0	511.0
bumblebox-01_2023-10-28_16-05-02	01	2023-10-28_16-05-02	47	12	2111.75	1997.75	2093.5	2019.5
bumblebox-01_2023-10-28_16-05-02	01	2023-10-28_16-05-02	47	6	1797.0	1388.75	1770.5	1370.0
bumblebox-01_2023-10-28_16-05-02	01	2023-10-28_16-05-02	47	13	554.5	1114.5	532.0	1133.0
bumblebox-01_2023-10-28_16-05-02	01	2023-10-28_16-05-02	47	10	975.75	1074.5	947.5	1060.0
bumblebox-01_2023-10-28_16-05-02	01	2023-10-28_16-05-02	47	0	1825.25	1038.0	1852.0	1040.0
bumblebox-01_2023-10-28_16-05-02	01	2023-10-28_16-05-02	47	3	3031.0	966.5	3062.5	962.0
bumblebox-01_2023-10-28_16-05-02	01	2023-10-28_16-05-02	47	5	2695.25	528.75	2709.5	511.5
bumblebox-01_2023-10-28_16-05-02	01	2023-10-28_16-05-02	48	12	2104.5	2010.5	2088.5	2033.0
bumblebox-01_2023-10-28_16-05-02	01	2023-10-28_16-05-02	48	6	1790.5	1396.5	1764.5	1376.5
bumblebox-01_2023-10-28_16-05-02	01	2023-10-28_16-05-02	48	10	976.0	1075.0	948.0	1061.0
bumblebox-01_2023-10-28_16-05-02	01	2023-10-28_16-05-02	48	0	1830.5	1042.75	1857.5	1046.5
bumblebox-01_2023-10-28_16-05-02	01	2023-10-28_16-05-02	48	3	3031.75	967.0	3063.0	962.0
bumblebox-01_2023-10-28_16-05-02	01	2023-10-28_16-05-02	48	13	554.75	1114.25	532.5	1133.0
bumblebox-01_2023-10-28_16-05-02	01	2023-10-28_16-05-02	48	5	2695.5	528.5	2710.0	511.0
bumblebox-01_2023-10-28_16-05-02	01	2023-10-28_16-05-02	49	12	2120.25	2032.25	2101.0	2049.5
bumblebox-01_2023-10-28_16-05-02	01	2023-10-28_16-05-02	49	6	1790.75	1394.0	1766.0	1372.5
bumblebox-01_2023-10-28_16-05-02	01	2023-10-28_16-05-02	49	0	1831.75	1044.75	1859.0	1048.5
bumblebox-01_2023-10-28_16-05-02	01	2023-10-28_16-05-02	49	3	3031.25	966.75	3062.5	962.0
bumblebox-01_2023-10-28_16-05-02	01	2023-10-28_16-05-02	49	13	554.75	1115.0	534.0	1134.5
bumblebox-01_2023-10-28_16-05-02	01	2023-10-28_16-05-02	49	10	976.0	1075.25	948.0	1061.0
bumblebox-01_2023-10-28_16-05-02	01	2023-10-28_16-05-02	49	5	2696.0	528.25	2710.5	511.0
bumblebox-01_2023-10-28_16-05-02	01	2023-10-28_16-05-02	50	12	2150.5	2035.25	2119.0	2041.5
bumblebox-01_2023-10-28_16-05-02	01	2023-10-28_16-05-02	50	6	1789.75	1397.75	1765.0	1376.5
bumblebox-01_2023-10-28_16-05-02	01	2023-10-28_16-05-02	50	10	975.5	1075.25	947.5	1061.0
bumblebox-01_2023-10-28_16-05-02	01	2023-10-28_16-05-02	50	0	1826.75	1044.75	1854.0	1048.0
bumblebox-01_2023-10-28_16-05-02	01	2023-10-28_16-05-02	50	13	554.75	1114.5	533.5	1134.0
bumblebox-01_2023-10-28_16-05-02	01	2023-10-28_16-05-02	50	3	3031.25	967.0	3062.5	962.0
bumblebox-01_2023-10-28_16-05-02	01	2023-10-28_16-05-02	50	5	2695.0	528.25	2709.0	511.5
