## Supplementary material for "The BumbleBox: An open-source platform for quantifying behavior in bumblebee colonies": Sample BumbleBox Data Output: bumblebox-01_2023-10-28_16-10-02_averages.csv

filename	ID	average distance from center	average speed	frames tracked in video
bumblebox-01_2023-10-28_16-10-02	1	212.0	28.0	7
bumblebox-01_2023-10-28_16-10-02	2	776.0	169.0	44
bumblebox-01_2023-10-28_16-10-02	3	711.0	34.0	6
bumblebox-01_2023-10-28_16-10-02	4	505.0	36.0	42
bumblebox-01_2023-10-28_16-10-02	5	917.0	63.0	50
bumblebox-01_2023-10-28_16-10-02	6	248.0	38.0	48
bumblebox-01_2023-10-28_16-10-02	7	379.0	22.0	4
bumblebox-01_2023-10-28_16-10-02	10	1326.0	70.0	49
bumblebox-01_2023-10-28_16-10-02	12	759.0	30.0	51
bumblebox-01_2023-10-28_16-10-02	13	1682.0	1.0	51
bumblebox-01_2023-10-28_16-10-02	15	421.0	51.0	44
