## Supplementary material for "The BumbleBox: An open-source platform for quantifying behavior in bumblebee colonies": Sample BumbleBox Data Output: bumblebox-01_2023-10-28_16-10-02_contacts.csv

	frame	ID	1	2	4	5	6	10	12	13	15	7	3
0	0	1		0.0	0.0	0.0	0.0	0.0	0.0	0.0	0.0
1	0	2	0.0		0.0	0.0	0.0	0.0	0.0	0.0	0.0
2	0	4	0.0	0.0		0.0	0.0	0.0	0.0	0.0	0.0
3	0	5	0.0	0.0	0.0		0.0	0.0	0.0	0.0	0.0
4	0	6	0.0	0.0	0.0	0.0		0.0	0.0	0.0	0.0
5	0	10	0.0	0.0	0.0	0.0	0.0		0.0	0.0	0.0
6	0	12	0.0	0.0	0.0	0.0	0.0	0.0		0.0	0.0
7	0	13	0.0	0.0	0.0	0.0	0.0	0.0	0.0		0.0
8	0	15	0.0	0.0	0.0	0.0	0.0	0.0	0.0	0.0
9	1	1		0.0	1.0	0.0	0.0	0.0	0.0	0.0	1.0
10	1	2	0.0		0.0	0.0	0.0	0.0	0.0	0.0	0.0
11	1	4	1.0	0.0		0.0	0.0	0.0	0.0	0.0	0.0
12	1	5	0.0	0.0	0.0		0.0	0.0	0.0	0.0	0.0
13	1	6	0.0	0.0	0.0	0.0		0.0	0.0	0.0	0.0
14	1	10	0.0	0.0	0.0	0.0	0.0		0.0	0.0	0.0
15	1	12	0.0	0.0	0.0	0.0	0.0	0.0		0.0	0.0
16	1	13	0.0	0.0	0.0	0.0	0.0	0.0	0.0		0.0
17	1	15	1.0	0.0	0.0	0.0	0.0	0.0	0.0	0.0
18	2	1		0.0	1.0	0.0	0.0	0.0	0.0	0.0	1.0
19	2	2	0.0		0.0	0.0	0.0	0.0	0.0	0.0	0.0
20	2	4	1.0	0.0		0.0	0.0	0.0	0.0	0.0	0.0
21	2	5	0.0	0.0	0.0		0.0	0.0	0.0	0.0	0.0
22	2	6	0.0	0.0	0.0	0.0		0.0	0.0	0.0	0.0
23	2	10	0.0	0.0	0.0	0.0	0.0		0.0	0.0	0.0
24	2	12	0.0	0.0	0.0	0.0	0.0	0.0		0.0	0.0
25	2	13	0.0	0.0	0.0	0.0	0.0	0.0	0.0		0.0
26	2	15	1.0	0.0	0.0	0.0	0.0	0.0	0.0	0.0
27	3	1		0.0	0.0	0.0	0.0	0.0	0.0	0.0	1.0
28	3	2	0.0		0.0	0.0	0.0	0.0	0.0	0.0	0.0
29	3	4	0.0	0.0		0.0	0.0	0.0	0.0	0.0	0.0
30	3	5	0.0	0.0	0.0		0.0	0.0	0.0	0.0	0.0
31	3	6	0.0	0.0	0.0	0.0		0.0	0.0	0.0	0.0
32	3	10	0.0	0.0	0.0	0.0	0.0		0.0	0.0	0.0
33	3	12	0.0	0.0	0.0	0.0	0.0	0.0		0.0	0.0
34	3	13	0.0	0.0	0.0	0.0	0.0	0.0	0.0		0.0
35	3	15	1.0	0.0	0.0	0.0	0.0	0.0	0.0	0.0
36	4	1		0.0	0.0	0.0	0.0	0.0	0.0	0.0	1.0
37	4	2	0.0		0.0	0.0	0.0	0.0	0.0	0.0	0.0
38	4	4	0.0	0.0		0.0	0.0	0.0	0.0	0.0	0.0
39	4	5	0.0	0.0	0.0		0.0	0.0	0.0	0.0	0.0
40	4	6	0.0	0.0	0.0	0.0		0.0	0.0	0.0	0.0
41	4	10	0.0	0.0	0.0	0.0	0.0		0.0	0.0	0.0
42	4	12	0.0	0.0	0.0	0.0	0.0	0.0		0.0	0.0
43	4	13	0.0	0.0	0.0	0.0	0.0	0.0	0.0		0.0
44	4	15	1.0	0.0	0.0	0.0	0.0	0.0	0.0	0.0
45	5	1		0.0	0.0	0.0	0.0	0.0	0.0	0.0	1.0
46	5	2	0.0		0.0	0.0	0.0	0.0	0.0	0.0	0.0
47	5	4	0.0	0.0		0.0	0.0	0.0	0.0	0.0	0.0
48	5	5	0.0	0.0	0.0		0.0	0.0	0.0	0.0	0.0
49	5	6	0.0	0.0	0.0	0.0		0.0	0.0	0.0	0.0
50	5	10	0.0	0.0	0.0	0.0	0.0		0.0	0.0	0.0
51	5	12	0.0	0.0	0.0	0.0	0.0	0.0		0.0	0.0
52	5	13	0.0	0.0	0.0	0.0	0.0	0.0	0.0		0.0
53	5	15	1.0	0.0	0.0	0.0	0.0	0.0	0.0	0.0
54	6	2			0.0	0.0	0.0	0.0	0.0	0.0	0.0
55	6	4		0.0		0.0	0.0	0.0	0.0	0.0	0.0
56	6	5		0.0	0.0		0.0	0.0	0.0	0.0	0.0
57	6	6		0.0	0.0	0.0		0.0	0.0	0.0	0.0
58	6	10		0.0	0.0	0.0	0.0		0.0	0.0	0.0
59	6	12		0.0	0.0	0.0	0.0	0.0		0.0	0.0
60	6	13		0.0	0.0	0.0	0.0	0.0	0.0		0.0
61	6	15		0.0	0.0	0.0	0.0	0.0	0.0	0.0
62	7	2			0.0	0.0	0.0	0.0	0.0	0.0	0.0
63	7	4		0.0		0.0	0.0	0.0	0.0	0.0	0.0
64	7	5		0.0	0.0		0.0	0.0	0.0	0.0	0.0
65	7	6		0.0	0.0	0.0		0.0	0.0	0.0	0.0
66	7	10		0.0	0.0	0.0	0.0		0.0	0.0	0.0
67	7	12		0.0	0.0	0.0	0.0	0.0		0.0	0.0
68	7	13		0.0	0.0	0.0	0.0	0.0	0.0		0.0
69	7	15		0.0	0.0	0.0	0.0	0.0	0.0	0.0
70	8	2			0.0	0.0	0.0	0.0	0.0	0.0	0.0
71	8	4		0.0		0.0	0.0	0.0	0.0	0.0	0.0
72	8	5		0.0	0.0		0.0	0.0	0.0	0.0	0.0
73	8	6		0.0	0.0	0.0		0.0	0.0	0.0	0.0
74	8	10		0.0	0.0	0.0	0.0		0.0	0.0	0.0
75	8	12		0.0	0.0	0.0	0.0	0.0		0.0	0.0
76	8	13		0.0	0.0	0.0	0.0	0.0	0.0		0.0
77	8	15		0.0	0.0	0.0	0.0	0.0	0.0	0.0
78	9	2			0.0	0.0	0.0	0.0	0.0	0.0	0.0
79	9	4		0.0		0.0	0.0	0.0	0.0	0.0	0.0
80	9	5		0.0	0.0		0.0	0.0	0.0	0.0	0.0
81	9	6		0.0	0.0	0.0		0.0	0.0	0.0	0.0
82	9	10		0.0	0.0	0.0	0.0		0.0	0.0	0.0
83	9	12		0.0	0.0	0.0	0.0	0.0		0.0	0.0
84	9	13		0.0	0.0	0.0	0.0	0.0	0.0		0.0
85	9	15		0.0	0.0	0.0	0.0	0.0	0.0	0.0
86	10	2			0.0	0.0	0.0	0.0	0.0	0.0	0.0
87	10	4		0.0		0.0	0.0	0.0	0.0	0.0	0.0
88	10	5		0.0	0.0		0.0	0.0	0.0	0.0	0.0
89	10	6		0.0	0.0	0.0		0.0	0.0	0.0	0.0
90	10	10		0.0	0.0	0.0	0.0		0.0	0.0	0.0
91	10	12		0.0	0.0	0.0	0.0	0.0		0.0	0.0
92	10	13		0.0	0.0	0.0	0.0	0.0	0.0		0.0
93	10	15		0.0	0.0	0.0	0.0	0.0	0.0	0.0
94	11	4				0.0	0.0	0.0	0.0	0.0	0.0
95	11	5			0.0		0.0	0.0	0.0	0.0	0.0
96	11	6			0.0	0.0		0.0	0.0	0.0	0.0
97	11	10			0.0	0.0	0.0		0.0	0.0	0.0
98	11	12			0.0	0.0	0.0	0.0		0.0	0.0
99	11	13			0.0	0.0	0.0	0.0	0.0		0.0
100	11	15			0.0	0.0	0.0	0.0	0.0	0.0
101	12	4				0.0	0.0	0.0	0.0	0.0
102	12	5			0.0		0.0	0.0	0.0	0.0
103	12	6			0.0	0.0		0.0	0.0	0.0
104	12	10			0.0	0.0	0.0		0.0	0.0
105	12	12			0.0	0.0	0.0	0.0		0.0
106	12	13			0.0	0.0	0.0	0.0	0.0
107	13	4				0.0	0.0	0.0	0.0	0.0
108	13	5			0.0		0.0	0.0	0.0	0.0
109	13	6			0.0	0.0		0.0	0.0	0.0
110	13	10			0.0	0.0	0.0		0.0	0.0
111	13	12			0.0	0.0	0.0	0.0		0.0
112	13	13			0.0	0.0	0.0	0.0	0.0
113	14	2			0.0		0.0	0.0	0.0	0.0
114	14	4		0.0			0.0	0.0	0.0	0.0
115	14	6		0.0	0.0			0.0	0.0	0.0
116	14	10		0.0	0.0		0.0		0.0	0.0
117	14	12		0.0	0.0		0.0	0.0		0.0
118	14	13		0.0	0.0		0.0	0.0	0.0
119	15	2			0.0	0.0	0.0	0.0	0.0	0.0	0.0
120	15	4		0.0		0.0	0.0	0.0	1.0	0.0	0.0
121	15	5		0.0	0.0		0.0	0.0	0.0	0.0	0.0
122	15	6		0.0	0.0	0.0		0.0	0.0	0.0	0.0
123	15	10		0.0	0.0	0.0	0.0		0.0	0.0	0.0
124	15	12		0.0	1.0	0.0	0.0	0.0		0.0	0.0
125	15	13		0.0	0.0	0.0	0.0	0.0	0.0		0.0
126	15	15		0.0	0.0	0.0	0.0	0.0	0.0	0.0
127	16	2			0.0	0.0	0.0	0.0	0.0	0.0	0.0	0.0
128	16	4		0.0		0.0	0.0	0.0	1.0	0.0	0.0	0.0
129	16	5		0.0	0.0		0.0	0.0	0.0	0.0	0.0	0.0
130	16	6		0.0	0.0	0.0		0.0	0.0	0.0	0.0	0.0
131	16	7		0.0	0.0	0.0	0.0	0.0	0.0	0.0	0.0
132	16	10		0.0	0.0	0.0	0.0		0.0	0.0	0.0	0.0
133	16	12		0.0	1.0	0.0	0.0	0.0		0.0	0.0	0.0
134	16	13		0.0	0.0	0.0	0.0	0.0	0.0		0.0	0.0
135	16	15		0.0	0.0	0.0	0.0	0.0	0.0	0.0		0.0
136	17	4				0.0	0.0	0.0	1.0	0.0	0.0	0.0
137	17	5			0.0		0.0	0.0	0.0	0.0	0.0	0.0
138	17	6			0.0	0.0		0.0	0.0	0.0	0.0	0.0
139	17	7			0.0	0.0	0.0	0.0	0.0	0.0	0.0
140	17	10			0.0	0.0	0.0		0.0	0.0	0.0	0.0
141	17	12			1.0	0.0	0.0	0.0		0.0	0.0	0.0
142	17	13			0.0	0.0	0.0	0.0	0.0		0.0	0.0
143	17	15			0.0	0.0	0.0	0.0	0.0	0.0		0.0
144	18	2			0.0	0.0	0.0	0.0	0.0	0.0	0.0	0.0
145	18	4		0.0		0.0	0.0	0.0	1.0	0.0	0.0	0.0
146	18	5		0.0	0.0		0.0	0.0	0.0	0.0	0.0	0.0
147	18	6		0.0	0.0	0.0		0.0	0.0	0.0	0.0	0.0
148	18	7		0.0	0.0	0.0	0.0	0.0	0.0	0.0	0.0
149	18	10		0.0	0.0	0.0	0.0		0.0	0.0	0.0	0.0
150	18	12		0.0	1.0	0.0	0.0	0.0		0.0	0.0	0.0
151	18	13		0.0	0.0	0.0	0.0	0.0	0.0		0.0	0.0
152	18	15		0.0	0.0	0.0	0.0	0.0	0.0	0.0		0.0
153	19	2			0.0	0.0	0.0	0.0	0.0	0.0	0.0	0.0
154	19	4		0.0		0.0	0.0	0.0	1.0	0.0	0.0	0.0
155	19	5		0.0	0.0		0.0	0.0	0.0	0.0	0.0	0.0
156	19	6		0.0	0.0	0.0		0.0	0.0	0.0	0.0	0.0
157	19	7		0.0	0.0	0.0	0.0	0.0	0.0	0.0	0.0
158	19	10		0.0	0.0	0.0	0.0		0.0	0.0	0.0	0.0
159	19	12		0.0	1.0	0.0	0.0	0.0		0.0	0.0	0.0
160	19	13		0.0	0.0	0.0	0.0	0.0	0.0		0.0	0.0
161	19	15		0.0	0.0	0.0	0.0	0.0	0.0	0.0		0.0
162	20	4				0.0	0.0	0.0	1.0	0.0	0.0
163	20	5			0.0		0.0	0.0	0.0	0.0	0.0
164	20	6			0.0	0.0		0.0	0.0	0.0	0.0
165	20	10			0.0	0.0	0.0		0.0	0.0	0.0
166	20	12			1.0	0.0	0.0	0.0		0.0	0.0
167	20	13			0.0	0.0	0.0	0.0	0.0		0.0
168	20	15			0.0	0.0	0.0	0.0	0.0	0.0
169	21	2			0.0	0.0	0.0	0.0	0.0	0.0	0.0
170	21	4		0.0		0.0	0.0	0.0	1.0	0.0	0.0
171	21	5		0.0	0.0		0.0	0.0	0.0	0.0	0.0
172	21	6		0.0	0.0	0.0		0.0	0.0	0.0	0.0
173	21	10		0.0	0.0	0.0	0.0		0.0	0.0	0.0
174	21	12		0.0	1.0	0.0	0.0	0.0		0.0	0.0
175	21	13		0.0	0.0	0.0	0.0	0.0	0.0		0.0
176	21	15		0.0	0.0	0.0	0.0	0.0	0.0	0.0
177	22	2			0.0	0.0	0.0	0.0	1.0	0.0	0.0
178	22	4		0.0		0.0	0.0	0.0	1.0	0.0	0.0
179	22	5		0.0	0.0		0.0	0.0	0.0	0.0	0.0
180	22	6		0.0	0.0	0.0		0.0	0.0	0.0	0.0
181	22	10		0.0	0.0	0.0	0.0		0.0	0.0	0.0
182	22	12		1.0	1.0	0.0	0.0	0.0		0.0	0.0
183	22	13		0.0	0.0	0.0	0.0	0.0	0.0		0.0
184	22	15		0.0	0.0	0.0	0.0	0.0	0.0	0.0
185	23	2			0.0	0.0	0.0	0.0	1.0	0.0	0.0
186	23	4		0.0		0.0	0.0	0.0	1.0	0.0	0.0
187	23	5		0.0	0.0		0.0	0.0	0.0	0.0	0.0
188	23	6		0.0	0.0	0.0		0.0	0.0	0.0	0.0
189	23	10		0.0	0.0	0.0	0.0		0.0	0.0	0.0
190	23	12		1.0	1.0	0.0	0.0	0.0		0.0	0.0
191	23	13		0.0	0.0	0.0	0.0	0.0	0.0		0.0
192	23	15		0.0	0.0	0.0	0.0	0.0	0.0	0.0
193	24	2			0.0	0.0	0.0	0.0	1.0	0.0	0.0
194	24	4		0.0		0.0	0.0	0.0	1.0	0.0	0.0
195	24	5		0.0	0.0		0.0	0.0	0.0	0.0	0.0
196	24	6		0.0	0.0	0.0		0.0	0.0	0.0	0.0
197	24	10		0.0	0.0	0.0	0.0		0.0	0.0	0.0
198	24	12		1.0	1.0	0.0	0.0	0.0		0.0	0.0
199	24	13		0.0	0.0	0.0	0.0	0.0	0.0		0.0
200	24	15		0.0	0.0	0.0	0.0	0.0	0.0	0.0
201	25	2			0.0	0.0	0.0	0.0	1.0	0.0	0.0
202	25	4		0.0		0.0	0.0	0.0	1.0	0.0	0.0
203	25	5		0.0	0.0		0.0	0.0	0.0	0.0	0.0
204	25	6		0.0	0.0	0.0		0.0	0.0	0.0	0.0
205	25	10		0.0	0.0	0.0	0.0		0.0	0.0	0.0
206	25	12		1.0	1.0	0.0	0.0	0.0		0.0	0.0
207	25	13		0.0	0.0	0.0	0.0	0.0	0.0		0.0
208	25	15		0.0	0.0	0.0	0.0	0.0	0.0	0.0
209	26	2			0.0	0.0	0.0	0.0	0.0	0.0	0.0
210	26	4		0.0		0.0	0.0	0.0	1.0	0.0	0.0
211	26	5		0.0	0.0		0.0	0.0	0.0	0.0	0.0
212	26	6		0.0	0.0	0.0		0.0	0.0	0.0	0.0
213	26	10		0.0	0.0	0.0	0.0		0.0	0.0	0.0
214	26	12		0.0	1.0	0.0	0.0	0.0		0.0	0.0
215	26	13		0.0	0.0	0.0	0.0	0.0	0.0		0.0
216	26	15		0.0	0.0	0.0	0.0	0.0	0.0	0.0
217	27	2			0.0	0.0	0.0	0.0	0.0	0.0	0.0
218	27	4		0.0		0.0	0.0	0.0	0.0	0.0	0.0
219	27	5		0.0	0.0		0.0	0.0	0.0	0.0	0.0
220	27	6		0.0	0.0	0.0		0.0	0.0	0.0	0.0
221	27	10		0.0	0.0	0.0	0.0		0.0	0.0	0.0
222	27	12		0.0	0.0	0.0	0.0	0.0		0.0	0.0
223	27	13		0.0	0.0	0.0	0.0	0.0	0.0		0.0
224	27	15		0.0	0.0	0.0	0.0	0.0	0.0	0.0
225	28	2			0.0	0.0	0.0	0.0	0.0	0.0	0.0
226	28	4		0.0		0.0	0.0	0.0	0.0	0.0	0.0
227	28	5		0.0	0.0		0.0	0.0	0.0	0.0	0.0
228	28	6		0.0	0.0	0.0		0.0	0.0	0.0	0.0
229	28	10		0.0	0.0	0.0	0.0		0.0	0.0	0.0
230	28	12		0.0	0.0	0.0	0.0	0.0		0.0	0.0
231	28	13		0.0	0.0	0.0	0.0	0.0	0.0		0.0
232	28	15		0.0	0.0	0.0	0.0	0.0	0.0	0.0
233	29	4				0.0	0.0	0.0	0.0	0.0	1.0
234	29	5			0.0		0.0	0.0	0.0	0.0	0.0
235	29	6			0.0	0.0		0.0	0.0	0.0	0.0
236	29	10			0.0	0.0	0.0		0.0	0.0	0.0
237	29	12			0.0	0.0	0.0	0.0		0.0	0.0
238	29	13			0.0	0.0	0.0	0.0	0.0		0.0
239	29	15			1.0	0.0	0.0	0.0	0.0	0.0
240	30	2			0.0	0.0	0.0	0.0	0.0	0.0	0.0
241	30	4		0.0		0.0	0.0	0.0	0.0	0.0	1.0
242	30	5		0.0	0.0		0.0	0.0	0.0	0.0	0.0
243	30	6		0.0	0.0	0.0		0.0	0.0	0.0	0.0
244	30	10		0.0	0.0	0.0	0.0		0.0	0.0	0.0
245	30	12		0.0	0.0	0.0	0.0	0.0		0.0	0.0
246	30	13		0.0	0.0	0.0	0.0	0.0	0.0		0.0
247	30	15		0.0	1.0	0.0	0.0	0.0	0.0	0.0
248	31	2			0.0	0.0	0.0	0.0	0.0	0.0	0.0
249	31	4		0.0		0.0	0.0	0.0	0.0	0.0	0.0
250	31	5		0.0	0.0		0.0	0.0	0.0	0.0	0.0
251	31	6		0.0	0.0	0.0		0.0	0.0	0.0	0.0
252	31	10		0.0	0.0	0.0	0.0		0.0	0.0	0.0
253	31	12		0.0	0.0	0.0	0.0	0.0		0.0	0.0
254	31	13		0.0	0.0	0.0	0.0	0.0	0.0		0.0
255	31	15		0.0	0.0	0.0	0.0	0.0	0.0	0.0
256	32	2			0.0	0.0	0.0	0.0	0.0	0.0
257	32	4		0.0		0.0	0.0	0.0	0.0	0.0
258	32	5		0.0	0.0		0.0	0.0	0.0	0.0
259	32	6		0.0	0.0	0.0		0.0	0.0	0.0
260	32	10		0.0	0.0	0.0	0.0		0.0	0.0
261	32	12		0.0	0.0	0.0	0.0	0.0		0.0
262	32	13		0.0	0.0	0.0	0.0	0.0	0.0
263	33	2			0.0	0.0	0.0	0.0	0.0	0.0	0.0
264	33	4		0.0		0.0	0.0	0.0	0.0	0.0	0.0
265	33	5		0.0	0.0		0.0	0.0	0.0	0.0	0.0
266	33	6		0.0	0.0	0.0		0.0	0.0	0.0	0.0
267	33	10		0.0	0.0	0.0	0.0		0.0	0.0	0.0
268	33	12		0.0	0.0	0.0	0.0	0.0		0.0	0.0
269	33	13		0.0	0.0	0.0	0.0	0.0	0.0		0.0
270	33	15		0.0	0.0	0.0	0.0	0.0	0.0	0.0
271	34	2			0.0	0.0	0.0	0.0	0.0	0.0	0.0
272	34	4		0.0		0.0	0.0	0.0	0.0	0.0	0.0
273	34	5		0.0	0.0		0.0	0.0	0.0	0.0	0.0
274	34	6		0.0	0.0	0.0		0.0	0.0	0.0	0.0
275	34	10		0.0	0.0	0.0	0.0		0.0	0.0	0.0
276	34	12		0.0	0.0	0.0	0.0	0.0		0.0	0.0
277	34	13		0.0	0.0	0.0	0.0	0.0	0.0		0.0
278	34	15		0.0	0.0	0.0	0.0	0.0	0.0	0.0
279	35	2			0.0	0.0	0.0	0.0	0.0	0.0	0.0
280	35	4		0.0		0.0	0.0	0.0	0.0	0.0	0.0
281	35	5		0.0	0.0		0.0	0.0	0.0	0.0	0.0
282	35	6		0.0	0.0	0.0		0.0	0.0	0.0	0.0
283	35	10		0.0	0.0	0.0	0.0		0.0	0.0	0.0
284	35	12		0.0	0.0	0.0	0.0	0.0		0.0	0.0
285	35	13		0.0	0.0	0.0	0.0	0.0	0.0		0.0
286	35	15		0.0	0.0	0.0	0.0	0.0	0.0	0.0
287	36	2			0.0	0.0	0.0	0.0	0.0	0.0	0.0
288	36	4		0.0		0.0	0.0	0.0	0.0	0.0	0.0
289	36	5		0.0	0.0		0.0	0.0	0.0	0.0	0.0
290	36	6		0.0	0.0	0.0		0.0	0.0	0.0	0.0
291	36	10		0.0	0.0	0.0	0.0		0.0	0.0	0.0
292	36	12		0.0	0.0	0.0	0.0	0.0		0.0	0.0
293	36	13		0.0	0.0	0.0	0.0	0.0	0.0		0.0
294	36	15		0.0	0.0	0.0	0.0	0.0	0.0	0.0
295	37	2				0.0	0.0	0.0	0.0	0.0	0.0
296	37	5		0.0			0.0	0.0	0.0	0.0	0.0
297	37	6		0.0		0.0		0.0	0.0	0.0	0.0
298	37	10		0.0		0.0	0.0		0.0	0.0	0.0
299	37	12		0.0		0.0	0.0	0.0		0.0	0.0
300	37	13		0.0		0.0	0.0	0.0	0.0		0.0
301	37	15		0.0		0.0	0.0	0.0	0.0	0.0
302	38	2				0.0	0.0	0.0	0.0	0.0	0.0
303	38	5		0.0			0.0	0.0	0.0	0.0	0.0
304	38	6		0.0		0.0		0.0	0.0	0.0	0.0
305	38	10		0.0		0.0	0.0		0.0	0.0	0.0
306	38	12		0.0		0.0	0.0	0.0		0.0	0.0
307	38	13		0.0		0.0	0.0	0.0	0.0		0.0
308	38	15		0.0		0.0	0.0	0.0	0.0	0.0
309	39	2				0.0		0.0	0.0	0.0
310	39	5		0.0				0.0	0.0	0.0
311	39	10		0.0		0.0			0.0	0.0
312	39	12		0.0		0.0		0.0		0.0
313	39	13		0.0		0.0		0.0	0.0
314	40	2				0.0		0.0	0.0	0.0
315	40	5		0.0				0.0	0.0	0.0
316	40	10		0.0		0.0			0.0	0.0
317	40	12		0.0		0.0		0.0		0.0
318	40	13		0.0		0.0		0.0	0.0
319	41	2				0.0		0.0	0.0	0.0
320	41	5		0.0				0.0	0.0	0.0
321	41	10		0.0		0.0			0.0	0.0
322	41	12		0.0		0.0		0.0		0.0
323	41	13		0.0		0.0		0.0	0.0
324	42	2				0.0	0.0		0.0	0.0	0.0
325	42	5		0.0			0.0		0.0	0.0	0.0
326	42	6		0.0		0.0			0.0	0.0	0.0
327	42	12		0.0		0.0	0.0			0.0	0.0
328	42	13		0.0		0.0	0.0		0.0		0.0
329	42	15		0.0		0.0	0.0		0.0	0.0
330	43	5					0.0	0.0	0.0	0.0	0.0
331	43	6				0.0		0.0	0.0	0.0	0.0
332	43	10				0.0	0.0		0.0	0.0	0.0
333	43	12				0.0	0.0	0.0		0.0	0.0
334	43	13				0.0	0.0	0.0	0.0		0.0
335	43	15				0.0	0.0	0.0	0.0	0.0
336	44	2				0.0	0.0	0.0	0.0	0.0	0.0		0.0
337	44	3		0.0		0.0	0.0	0.0	1.0	0.0	0.0
338	44	5		0.0			0.0	0.0	0.0	0.0	0.0		0.0
339	44	6		0.0		0.0		0.0	0.0	0.0	0.0		0.0
340	44	10		0.0		0.0	0.0		0.0	0.0	0.0		0.0
341	44	12		0.0		0.0	0.0	0.0		0.0	0.0		1.0
342	44	13		0.0		0.0	0.0	0.0	0.0		0.0		0.0
343	44	15		0.0		0.0	0.0	0.0	0.0	0.0			0.0
344	45	2			0.0	0.0	0.0	0.0	0.0	0.0	0.0		0.0
345	45	3		0.0	0.0	0.0	0.0	0.0	1.0	0.0	0.0
346	45	4		0.0		0.0	0.0	0.0	0.0	0.0	0.0		0.0
347	45	5		0.0	0.0		0.0	0.0	0.0	0.0	0.0		0.0
348	45	6		0.0	0.0	0.0		0.0	0.0	0.0	0.0		0.0
349	45	10		0.0	0.0	0.0	0.0		0.0	0.0	0.0		0.0
350	45	12		0.0	0.0	0.0	0.0	0.0		0.0	0.0		1.0
351	45	13		0.0	0.0	0.0	0.0	0.0	0.0		0.0		0.0
352	45	15		0.0	0.0	0.0	0.0	0.0	0.0	0.0			0.0
353	46	2			0.0	0.0	0.0		0.0	0.0	0.0		0.0
354	46	3		0.0	0.0	0.0	0.0		1.0	0.0	0.0
355	46	4		0.0		0.0	0.0		0.0	0.0	0.0		0.0
356	46	5		0.0	0.0		0.0		0.0	0.0	0.0		0.0
357	46	6		0.0	0.0	0.0			0.0	0.0	0.0		0.0
358	46	12		0.0	0.0	0.0	0.0			0.0	0.0		1.0
359	46	13		0.0	0.0	0.0	0.0		0.0		0.0		0.0
360	46	15		0.0	0.0	0.0	0.0		0.0	0.0			0.0
361	47	2			0.0	0.0	0.0	0.0	0.0	0.0	0.0
362	47	4		0.0		0.0	0.0	0.0	0.0	0.0	0.0
363	47	5		0.0	0.0		0.0	0.0	0.0	0.0	0.0
364	47	6		0.0	0.0	0.0		0.0	0.0	0.0	0.0
365	47	10		0.0	0.0	0.0	0.0		0.0	0.0	0.0
366	47	12		0.0	0.0	0.0	0.0	0.0		0.0	0.0
367	47	13		0.0	0.0	0.0	0.0	0.0	0.0		0.0
368	47	15		0.0	0.0	0.0	0.0	0.0	0.0	0.0
369	48	2			0.0	0.0	0.0	0.0	0.0	0.0	0.0		0.0
370	48	3		0.0	0.0	0.0	0.0	0.0	1.0	0.0	0.0
371	48	4		0.0		0.0	0.0	0.0	0.0	0.0	0.0		0.0
372	48	5		0.0	0.0		0.0	0.0	0.0	0.0	0.0		0.0
373	48	6		0.0	0.0	0.0		0.0	0.0	0.0	0.0		0.0
374	48	10		0.0	0.0	0.0	0.0		0.0	0.0	0.0		0.0
375	48	12		0.0	0.0	0.0	0.0	0.0		0.0	0.0		1.0
376	48	13		0.0	0.0	0.0	0.0	0.0	0.0		0.0		0.0
377	48	15		0.0	0.0	0.0	0.0	0.0	0.0	0.0			0.0
378	49	2			0.0	0.0	0.0	0.0	0.0	0.0	0.0		0.0
379	49	3		0.0	0.0	0.0	0.0	0.0	1.0	0.0	0.0
380	49	4		0.0		0.0	0.0	0.0	0.0	0.0	0.0		0.0
381	49	5		0.0	0.0		0.0	0.0	0.0	0.0	0.0		0.0
382	49	6		0.0	0.0	0.0		0.0	0.0	0.0	0.0		0.0
383	49	10		0.0	0.0	0.0	0.0		0.0	0.0	0.0		0.0
384	49	12		0.0	0.0	0.0	0.0	0.0		0.0	0.0		1.0
385	49	13		0.0	0.0	0.0	0.0	0.0	0.0		0.0		0.0
386	49	15		0.0	0.0	0.0	0.0	0.0	0.0	0.0			0.0
387	50	1		0.0		0.0	0.0	0.0	0.0	0.0	0.0		0.0
388	50	2	0.0			0.0	0.0	0.0	0.0	0.0	0.0		1.0
389	50	3	0.0	1.0		0.0	0.0	0.0	1.0	0.0	0.0
390	50	5	0.0	0.0			0.0	0.0	0.0	0.0	0.0		0.0
391	50	6	0.0	0.0		0.0		0.0	0.0	0.0	0.0		0.0
392	50	10	0.0	0.0		0.0	0.0		0.0	0.0	0.0		0.0
393	50	12	0.0	0.0		0.0	0.0	0.0		0.0	0.0		1.0
394	50	13	0.0	0.0		0.0	0.0	0.0	0.0		0.0		0.0
395	50	15	0.0	0.0		0.0	0.0	0.0	0.0	0.0			0.0
