## Supplementary material for "The BumbleBox: An open-source platform for quantifying behavior in bumblebee colonies": Sample BumbleBox Data Output: bumblebox-01_2023-10-28_16-50-03_averages.csv

filename	ID	average distance from center	average speed	frames tracked in video
bumblebox-01_2023-10-28_16-50-03	0	325.0	23.0	9
bumblebox-01_2023-10-28_16-50-03	1	362.0	38.0	9
bumblebox-01_2023-10-28_16-50-03	2	138.0	38.0	12
bumblebox-01_2023-10-28_16-50-03	3	832.0	70.0	50
bumblebox-01_2023-10-28_16-50-03	5	809.0	23.0	8
bumblebox-01_2023-10-28_16-50-03	7	671.0	95.0	49
bumblebox-01_2023-10-28_16-50-03	8	505.0	30.0	32
bumblebox-01_2023-10-28_16-50-03	9	848.0	34.0	51
bumblebox-01_2023-10-28_16-50-03	10	1197.0	2.0	52
bumblebox-01_2023-10-28_16-50-03	11	1233.0	13.0	31
bumblebox-01_2023-10-28_16-50-03	12	372.0	43.0	50
bumblebox-01_2023-10-28_16-50-03	13	1043.0	33.0	51
bumblebox-01_2023-10-28_16-50-03	15	367.0	68.0	20
