## Supplementary material for "The BumbleBox: An open-source platform for quantifying behavior in bumblebee colonies": Sample BumbleBox Data Output: bumblebox-01_2023-10-28_16-50-03_contacts.csv

	frame	ID	0	3	7	8	9	10	12	13	15	5	11	2	1
0	0	0		0.0	0.0	0.0	0.0	0.0	0.0	0.0
1	0	3	0.0		0.0	0.0	0.0	0.0	0.0	0.0
2	0	7	0.0	0.0		0.0	0.0	0.0	0.0	0.0
3	0	8	0.0	0.0	0.0		0.0	0.0	0.0	0.0
4	0	9	0.0	0.0	0.0	0.0		0.0	0.0	0.0
5	0	10	0.0	0.0	0.0	0.0	0.0		0.0	0.0
6	0	12	0.0	0.0	0.0	0.0	0.0	0.0		0.0
7	0	13	0.0	0.0	0.0	0.0	0.0	0.0	0.0
8	1	0		0.0	0.0	0.0	0.0	0.0	0.0	0.0	0.0
9	1	3	0.0		0.0	0.0	0.0	0.0	0.0	0.0	0.0
10	1	7	0.0	0.0		0.0	0.0	0.0	0.0	0.0	0.0
11	1	8	0.0	0.0	0.0		0.0	0.0	0.0	0.0	0.0
12	1	9	0.0	0.0	0.0	0.0		0.0	0.0	0.0	0.0
13	1	10	0.0	0.0	0.0	0.0	0.0		0.0	0.0	0.0
14	1	12	0.0	0.0	0.0	0.0	0.0	0.0		0.0	0.0
15	1	13	0.0	0.0	0.0	0.0	0.0	0.0	0.0		0.0
16	1	15	0.0	0.0	0.0	0.0	0.0	0.0	0.0	0.0
17	2	0		0.0	0.0	0.0	0.0	0.0	0.0	0.0
18	2	3	0.0		0.0	0.0	0.0	0.0	0.0	0.0
19	2	7	0.0	0.0		0.0	0.0	0.0	0.0	0.0
20	2	8	0.0	0.0	0.0		0.0	0.0	0.0	0.0
21	2	9	0.0	0.0	0.0	0.0		0.0	0.0	0.0
22	2	10	0.0	0.0	0.0	0.0	0.0		0.0	0.0
23	2	12	0.0	0.0	0.0	0.0	0.0	0.0		0.0
24	2	13	0.0	0.0	0.0	0.0	0.0	0.0	0.0
25	3	0		0.0	0.0	0.0	0.0	0.0	0.0	0.0	0.0	0.0
26	3	3	0.0		0.0	0.0	0.0	0.0	0.0	0.0	0.0	0.0
27	3	5	0.0	0.0	0.0	0.0	0.0	0.0	0.0	0.0	0.0
28	3	7	0.0	0.0		0.0	0.0	0.0	0.0	0.0	0.0	0.0
29	3	8	0.0	0.0	0.0		0.0	0.0	0.0	0.0	0.0	0.0
30	3	9	0.0	0.0	0.0	0.0		0.0	0.0	0.0	0.0	0.0
31	3	10	0.0	0.0	0.0	0.0	0.0		0.0	0.0	0.0	0.0
32	3	12	0.0	0.0	0.0	0.0	0.0	0.0		0.0	0.0	0.0
33	3	13	0.0	0.0	0.0	0.0	0.0	0.0	0.0		0.0	0.0
34	3	15	0.0	0.0	0.0	0.0	0.0	0.0	0.0	0.0		0.0
35	4	3			0.0	0.0	0.0	0.0		0.0	0.0
36	4	7		0.0		0.0	0.0	0.0		0.0	0.0
37	4	8		0.0	0.0		0.0	0.0		0.0	0.0
38	4	9		0.0	0.0	0.0		0.0		0.0	0.0
39	4	10		0.0	0.0	0.0	0.0			0.0	0.0
40	4	13		0.0	0.0	0.0	0.0	0.0			0.0
41	4	15		0.0	0.0	0.0	0.0	0.0		0.0
42	5	3			0.0	0.0	0.0	0.0	0.0	0.0	0.0		0.0
43	5	7		0.0		0.0	0.0	0.0	0.0	0.0	0.0		0.0
44	5	8		0.0	0.0		0.0	0.0	0.0	0.0	0.0		0.0
45	5	9		0.0	0.0	0.0		0.0	0.0	0.0	0.0		0.0
46	5	10		0.0	0.0	0.0	0.0		0.0	0.0	0.0		0.0
47	5	11		0.0	0.0	0.0	0.0	0.0	0.0	0.0	0.0
48	5	12		0.0	0.0	0.0	0.0	0.0		0.0	0.0		0.0
49	5	13		0.0	0.0	0.0	0.0	0.0	0.0		0.0		0.0
50	5	15		0.0	0.0	0.0	0.0	0.0	0.0	0.0			0.0
51	6	3			0.0	0.0	0.0	0.0	0.0	0.0	0.0
52	6	7		0.0		0.0	0.0	0.0	0.0	0.0	0.0
53	6	8		0.0	0.0		0.0	0.0	0.0	0.0	0.0
54	6	9		0.0	0.0	0.0		0.0	0.0	0.0	0.0
55	6	10		0.0	0.0	0.0	0.0		0.0	0.0	0.0
56	6	12		0.0	0.0	0.0	0.0	0.0		0.0	0.0
57	6	13		0.0	0.0	0.0	0.0	0.0	0.0		0.0
58	6	15		0.0	0.0	0.0	0.0	0.0	0.0	0.0
59	7	3			0.0	0.0	0.0	0.0	0.0	0.0			0.0
60	7	7		0.0		0.0	0.0	0.0	0.0	0.0			0.0
61	7	8		0.0	0.0		0.0	0.0	0.0	0.0			0.0
62	7	9		0.0	0.0	0.0		0.0	0.0	0.0			0.0
63	7	10		0.0	0.0	0.0	0.0		0.0	0.0			0.0
64	7	11		0.0	0.0	0.0	0.0	0.0	0.0	0.0
65	7	12		0.0	0.0	0.0	0.0	0.0		0.0			0.0
66	7	13		0.0	0.0	0.0	0.0	0.0	0.0				0.0
67	8	3			0.0	0.0	0.0	0.0	0.0	0.0	0.0		0.0
68	8	7		0.0		0.0	0.0	0.0	0.0	0.0	0.0		0.0
69	8	8		0.0	0.0		0.0	0.0	0.0	0.0	0.0		0.0
70	8	9		0.0	0.0	0.0		0.0	0.0	0.0	0.0		0.0
71	8	10		0.0	0.0	0.0	0.0		0.0	0.0	0.0		0.0
72	8	11		0.0	0.0	0.0	0.0	0.0	0.0	0.0	0.0
73	8	12		0.0	0.0	0.0	0.0	0.0		0.0	0.0		0.0
74	8	13		0.0	0.0	0.0	0.0	0.0	0.0		0.0		0.0
75	8	15		0.0	0.0	0.0	0.0	0.0	0.0	0.0			0.0
76	9	3			0.0	0.0	0.0	0.0	0.0	0.0	0.0		0.0
77	9	7		0.0		0.0	0.0	0.0	0.0	0.0	0.0		0.0
78	9	8		0.0	0.0		0.0	0.0	0.0	0.0	0.0		0.0
79	9	9		0.0	0.0	0.0		0.0	0.0	0.0	0.0		0.0
80	9	10		0.0	0.0	0.0	0.0		0.0	0.0	0.0		0.0
81	9	11		0.0	0.0	0.0	0.0	0.0	0.0	0.0	0.0
82	9	12		0.0	0.0	0.0	0.0	0.0		0.0	0.0		0.0
83	9	13		0.0	0.0	0.0	0.0	0.0	0.0		0.0		0.0
84	9	15		0.0	0.0	0.0	0.0	0.0	0.0	0.0			0.0
85	10	3			0.0	0.0	0.0	0.0	0.0	0.0	0.0		0.0
86	10	7		0.0		0.0	0.0	0.0	0.0	0.0	0.0		0.0
87	10	8		0.0	0.0		0.0	0.0	0.0	0.0	0.0		0.0
88	10	9		0.0	0.0	0.0		0.0	0.0	0.0	0.0		0.0
89	10	10		0.0	0.0	0.0	0.0		0.0	0.0	0.0		0.0
90	10	11		0.0	0.0	0.0	0.0	0.0	0.0	0.0	0.0
91	10	12		0.0	0.0	0.0	0.0	0.0		0.0	0.0		0.0
92	10	13		0.0	0.0	0.0	0.0	0.0	0.0		0.0		0.0
93	10	15		0.0	0.0	0.0	0.0	0.0	0.0	0.0			0.0
94	11	3			0.0	0.0	0.0	0.0	0.0	0.0	0.0		0.0
95	11	7		0.0		0.0	0.0	0.0	0.0	0.0	0.0		0.0
96	11	8		0.0	0.0		0.0	0.0	0.0	0.0	0.0		0.0
97	11	9		0.0	0.0	0.0		0.0	0.0	0.0	0.0		0.0
98	11	10		0.0	0.0	0.0	0.0		0.0	0.0	0.0		0.0
99	11	11		0.0	0.0	0.0	0.0	0.0	0.0	0.0	0.0
100	11	12		0.0	0.0	0.0	0.0	0.0		0.0	0.0		0.0
101	11	13		0.0	0.0	0.0	0.0	0.0	0.0		0.0		0.0
102	11	15		0.0	0.0	0.0	0.0	0.0	0.0	0.0			0.0
103	12	3			0.0	0.0	0.0	0.0	0.0	0.0			0.0
104	12	7		0.0		0.0	0.0	0.0	0.0	0.0			0.0
105	12	8		0.0	0.0		0.0	0.0	0.0	0.0			0.0
106	12	9		0.0	0.0	0.0		0.0	0.0	0.0			0.0
107	12	10		0.0	0.0	0.0	0.0		0.0	0.0			0.0
108	12	11		0.0	0.0	0.0	0.0	0.0	0.0	0.0
109	12	12		0.0	0.0	0.0	0.0	0.0		0.0			0.0
110	12	13		0.0	0.0	0.0	0.0	0.0	0.0				0.0
111	13	3			0.0	0.0	0.0	0.0	0.0	0.0			0.0
112	13	7		0.0		0.0	0.0	0.0	0.0	0.0			0.0
113	13	8		0.0	0.0		0.0	0.0	0.0	0.0			0.0
114	13	9		0.0	0.0	0.0		0.0	0.0	0.0			0.0
115	13	10		0.0	0.0	0.0	0.0		0.0	0.0			0.0
116	13	11		0.0	0.0	0.0	0.0	0.0	0.0	0.0
117	13	12		0.0	0.0	0.0	0.0	0.0		0.0			0.0
118	13	13		0.0	0.0	0.0	0.0	0.0	0.0				0.0
119	14	3			0.0	0.0	0.0	0.0	0.0	0.0			0.0
120	14	7		0.0		0.0	0.0	0.0	0.0	0.0			0.0
121	14	8		0.0	0.0		0.0	0.0	0.0	0.0			0.0
122	14	9		0.0	0.0	0.0		0.0	0.0	0.0			0.0
123	14	10		0.0	0.0	0.0	0.0		0.0	0.0			0.0
124	14	11		0.0	0.0	0.0	0.0	0.0	0.0	0.0
125	14	12		0.0	0.0	0.0	0.0	0.0		0.0			0.0
126	14	13		0.0	0.0	0.0	0.0	0.0	0.0				0.0
127	15	3			0.0	0.0	0.0	0.0	0.0	0.0			0.0
128	15	7		0.0		0.0	0.0	0.0	0.0	0.0			0.0
129	15	8		0.0	0.0		0.0	0.0	0.0	0.0			0.0
130	15	9		0.0	0.0	0.0		0.0	0.0	0.0			0.0
131	15	10		0.0	0.0	0.0	0.0		0.0	0.0			0.0
132	15	11		0.0	0.0	0.0	0.0	0.0	0.0	0.0
133	15	12		0.0	0.0	0.0	0.0	0.0		0.0			0.0
134	15	13		0.0	0.0	0.0	0.0	0.0	0.0				0.0
135	16	3			0.0	0.0	0.0	0.0	0.0	0.0			0.0
136	16	7		0.0		0.0	0.0	0.0	0.0	0.0			0.0
137	16	8		0.0	0.0		0.0	0.0	0.0	0.0			0.0
138	16	9		0.0	0.0	0.0		0.0	0.0	0.0			0.0
139	16	10		0.0	0.0	0.0	0.0		0.0	0.0			0.0
140	16	11		0.0	0.0	0.0	0.0	0.0	0.0	0.0
141	16	12		0.0	0.0	0.0	0.0	0.0		0.0			0.0
142	16	13		0.0	0.0	0.0	0.0	0.0	0.0				0.0
143	17	3			0.0	0.0	0.0	0.0	0.0	0.0
144	17	7		0.0		0.0	0.0	0.0	0.0	0.0
145	17	8		0.0	0.0		0.0	0.0	0.0	0.0
146	17	9		0.0	0.0	0.0		0.0	0.0	0.0
147	17	10		0.0	0.0	0.0	0.0		0.0	0.0
148	17	12		0.0	0.0	0.0	0.0	0.0		0.0
149	17	13		0.0	0.0	0.0	0.0	0.0	0.0
150	18	3			0.0	0.0	0.0	0.0	0.0	0.0
151	18	7		0.0		0.0	0.0	0.0	0.0	0.0
152	18	8		0.0	0.0		0.0	0.0	0.0	0.0
153	18	9		0.0	0.0	0.0		0.0	0.0	0.0
154	18	10		0.0	0.0	0.0	0.0		0.0	0.0
155	18	12		0.0	0.0	0.0	0.0	0.0		0.0
156	18	13		0.0	0.0	0.0	0.0	0.0	0.0
157	19	3			0.0	0.0	0.0	0.0	0.0	0.0		0.0	0.0
158	19	5		0.0	0.0	0.0	0.0	0.0	0.0	0.0			0.0
159	19	7		0.0		0.0	0.0	0.0	0.0	0.0		0.0	0.0
160	19	8		0.0	0.0		0.0	0.0	0.0	0.0		0.0	0.0
161	19	9		0.0	0.0	0.0		0.0	0.0	0.0		0.0	0.0
162	19	10		0.0	0.0	0.0	0.0		0.0	0.0		0.0	0.0
163	19	11		0.0	0.0	0.0	0.0	0.0	0.0	0.0		0.0
164	19	12		0.0	0.0	0.0	0.0	0.0		0.0		0.0	0.0
165	19	13		0.0	0.0	0.0	0.0	0.0	0.0			0.0	0.0
166	20	3			0.0	0.0	0.0	0.0	0.0	0.0			0.0
167	20	7		0.0		0.0	0.0	0.0	0.0	0.0			0.0
168	20	8		0.0	0.0		0.0	0.0	0.0	0.0			0.0
169	20	9		0.0	0.0	0.0		0.0	0.0	0.0			0.0
170	20	10		0.0	0.0	0.0	0.0		0.0	0.0			0.0
171	20	11		0.0	0.0	0.0	0.0	0.0	0.0	0.0
172	20	12		0.0	0.0	0.0	0.0	0.0		0.0			0.0
173	20	13		0.0	0.0	0.0	0.0	0.0	0.0				0.0
174	21	3			0.0	0.0		0.0	0.0	0.0			0.0
175	21	7		0.0		0.0		0.0	0.0	0.0			0.0
176	21	8		0.0	0.0			0.0	0.0	0.0			0.0
177	21	10		0.0	0.0	0.0			0.0	0.0			0.0
178	21	11		0.0	0.0	0.0		0.0	0.0	0.0
179	21	12		0.0	0.0	0.0		0.0		0.0			0.0
180	21	13		0.0	0.0	0.0		0.0	0.0				0.0
181	22	3			0.0	0.0	0.0	0.0	0.0	0.0
182	22	7		0.0		0.0	0.0	0.0	0.0	0.0
183	22	8		0.0	0.0		0.0	0.0	0.0	0.0
184	22	9		0.0	0.0	0.0		0.0	0.0	0.0
185	22	10		0.0	0.0	0.0	0.0		0.0	0.0
186	22	12		0.0	0.0	0.0	0.0	0.0		0.0
187	22	13		0.0	0.0	0.0	0.0	0.0	0.0
188	23	7				0.0	0.0	0.0	0.0	0.0
189	23	8			0.0		0.0	0.0	0.0	0.0
190	23	9			0.0	0.0		0.0	0.0	0.0
191	23	10			0.0	0.0	0.0		0.0	0.0
192	23	12			0.0	0.0	0.0	0.0		0.0
193	23	13			0.0	0.0	0.0	0.0	0.0
194	24	7				0.0	0.0	0.0	0.0	0.0
195	24	8			0.0		0.0	0.0	0.0	0.0
196	24	9			0.0	0.0		0.0	0.0	0.0
197	24	10			0.0	0.0	0.0		0.0	0.0
198	24	12			0.0	0.0	0.0	0.0		0.0
199	24	13			0.0	0.0	0.0	0.0	0.0
200	25	2		0.0	0.0	0.0	0.0	0.0	0.0	0.0	1.0		0.0
201	25	3			0.0	0.0	0.0	0.0	0.0	0.0	0.0		0.0	0.0
202	25	7		0.0		0.0	0.0	0.0	0.0	0.0	0.0		0.0	0.0
203	25	8		0.0	0.0		0.0	0.0	0.0	0.0	0.0		0.0	0.0
204	25	9		0.0	0.0	0.0		0.0	0.0	0.0	0.0		0.0	0.0
205	25	10		0.0	0.0	0.0	0.0		0.0	0.0	0.0		0.0	0.0
206	25	11		0.0	0.0	0.0	0.0	0.0	0.0	0.0	0.0			0.0
207	25	12		0.0	0.0	0.0	0.0	0.0		0.0	0.0		0.0	0.0
208	25	13		0.0	0.0	0.0	0.0	0.0	0.0		0.0		0.0	0.0
209	25	15		0.0	0.0	0.0	0.0	0.0	0.0	0.0			0.0	1.0
210	26	2		0.0	0.0	0.0	0.0	0.0	0.0	0.0	0.0		0.0
211	26	3			0.0	0.0	0.0	0.0	0.0	0.0	0.0		0.0	0.0
212	26	7		0.0		0.0	0.0	0.0	0.0	0.0	0.0		0.0	0.0
213	26	8		0.0	0.0		0.0	0.0	0.0	0.0	0.0		0.0	0.0
214	26	9		0.0	0.0	0.0		0.0	0.0	0.0	0.0		0.0	0.0
215	26	10		0.0	0.0	0.0	0.0		0.0	0.0	0.0		0.0	0.0
216	26	11		0.0	0.0	0.0	0.0	0.0	0.0	0.0	0.0			0.0
217	26	12		0.0	0.0	0.0	0.0	0.0		0.0	0.0		0.0	0.0
218	26	13		0.0	0.0	0.0	0.0	0.0	0.0		0.0		0.0	0.0
219	26	15		0.0	0.0	0.0	0.0	0.0	0.0	0.0			0.0	0.0
220	27	2		0.0	0.0	0.0	0.0	0.0	0.0	0.0		0.0
221	27	3			0.0	0.0	0.0	0.0	0.0	0.0		1.0		0.0
222	27	5		1.0	0.0	0.0	0.0	0.0	0.0	0.0				0.0
223	27	7		0.0		0.0	0.0	0.0	0.0	0.0		0.0		0.0
224	27	8		0.0	0.0		0.0	0.0	0.0	0.0		0.0		0.0
225	27	9		0.0	0.0	0.0		0.0	0.0	0.0		0.0		0.0
226	27	10		0.0	0.0	0.0	0.0		0.0	0.0		0.0		0.0
227	27	12		0.0	0.0	0.0	0.0	0.0		0.0		0.0		0.0
228	27	13		0.0	0.0	0.0	0.0	0.0	0.0			0.0		0.0
229	28	2		0.0	0.0		0.0	0.0	0.0	0.0	0.0	0.0
230	28	3			0.0		0.0	0.0	0.0	0.0	0.0	1.0		0.0
231	28	5		1.0	0.0		0.0	0.0	0.0	0.0	0.0			0.0
232	28	7		0.0			0.0	0.0	0.0	0.0	0.0	0.0		0.0
233	28	9		0.0	0.0			0.0	0.0	0.0	0.0	0.0		0.0
234	28	10		0.0	0.0		0.0		0.0	0.0	0.0	0.0		0.0
235	28	12		0.0	0.0		0.0	0.0		0.0	0.0	0.0		0.0
236	28	13		0.0	0.0		0.0	0.0	0.0		0.0	0.0		0.0
237	28	15		0.0	0.0		0.0	0.0	0.0	0.0		0.0		0.0
238	29	3			0.0		0.0	0.0	0.0	0.0	0.0	0.0	0.0
239	29	5		0.0	0.0		0.0	0.0	0.0	0.0	0.0		0.0
240	29	7		0.0			0.0	0.0	0.0	0.0	0.0	0.0	0.0
241	29	9		0.0	0.0			0.0	0.0	0.0	0.0	0.0	0.0
242	29	10		0.0	0.0		0.0		0.0	0.0	0.0	0.0	0.0
243	29	11		0.0	0.0		0.0	0.0	0.0	0.0	0.0	0.0
244	29	12		0.0	0.0		0.0	0.0		0.0	0.0	0.0	0.0
245	29	13		0.0	0.0		0.0	0.0	0.0		0.0	0.0	0.0
246	29	15		0.0	0.0		0.0	0.0	0.0	0.0		0.0	0.0
247	30	2		0.0	0.0		0.0	0.0	0.0	0.0	0.0	0.0
248	30	3			0.0		0.0	0.0	0.0	0.0	0.0	0.0		0.0
249	30	5		0.0	0.0		0.0	0.0	0.0	0.0	0.0			0.0
250	30	7		0.0			0.0	0.0	0.0	0.0	0.0	0.0		0.0
251	30	9		0.0	0.0			0.0	0.0	0.0	0.0	0.0		0.0
252	30	10		0.0	0.0		0.0		0.0	0.0	0.0	0.0		0.0
253	30	12		0.0	0.0		0.0	0.0		0.0	0.0	0.0		0.0
254	30	13		0.0	0.0		0.0	0.0	0.0		0.0	0.0		0.0
255	30	15		0.0	0.0		0.0	0.0	0.0	0.0		0.0		0.0
256	31	2		0.0	0.0	0.0	0.0	0.0	0.0	0.0	0.0		0.0
257	31	3			0.0	0.0	0.0	0.0	0.0	0.0	0.0		0.0	0.0
258	31	7		0.0		0.0	0.0	0.0	0.0	0.0	0.0		0.0	0.0
259	31	8		0.0	0.0		0.0	0.0	0.0	0.0	0.0		0.0	0.0
260	31	9		0.0	0.0	0.0		0.0	0.0	0.0	0.0		0.0	0.0
261	31	10		0.0	0.0	0.0	0.0		0.0	0.0	0.0		0.0	0.0
262	31	11		0.0	0.0	0.0	0.0	0.0	0.0	0.0	0.0			0.0
263	31	12		0.0	0.0	0.0	0.0	0.0		0.0	0.0		0.0	0.0
264	31	13		0.0	0.0	0.0	0.0	0.0	0.0		0.0		0.0	0.0
265	31	15		0.0	0.0	0.0	0.0	0.0	0.0	0.0			0.0	0.0
266	32	3			0.0		0.0	0.0	0.0	0.0	0.0		0.0
267	32	7		0.0			0.0	0.0	0.0	0.0	0.0		0.0
268	32	9		0.0	0.0			0.0	0.0	0.0	0.0		0.0
269	32	10		0.0	0.0		0.0		0.0	0.0	0.0		0.0
270	32	11		0.0	0.0		0.0	0.0	0.0	0.0	0.0
271	32	12		0.0	0.0		0.0	0.0		0.0	0.0		0.0
272	32	13		0.0	0.0		0.0	0.0	0.0		0.0		0.0
273	32	15		0.0	0.0		0.0	0.0	0.0	0.0			0.0
274	33	3			0.0		0.0	0.0	0.0	0.0			0.0
275	33	7		0.0			0.0	0.0	0.0	0.0			0.0
276	33	9		0.0	0.0			0.0	0.0	0.0			0.0
277	33	10		0.0	0.0		0.0		0.0	0.0			0.0
278	33	11		0.0	0.0		0.0	0.0	0.0	0.0
279	33	12		0.0	0.0		0.0	0.0		0.0			0.0
280	33	13		0.0	0.0		0.0	0.0	0.0				0.0
281	34	3			0.0	0.0	0.0	0.0	0.0	0.0			0.0
282	34	7		0.0		0.0	0.0	0.0	0.0	0.0			0.0
283	34	8		0.0	0.0		0.0	0.0	0.0	0.0			0.0
284	34	9		0.0	0.0	0.0		0.0	0.0	0.0			0.0
285	34	10		0.0	0.0	0.0	0.0		0.0	0.0			0.0
286	34	11		0.0	0.0	0.0	0.0	0.0	0.0	0.0
287	34	12		0.0	0.0	0.0	0.0	0.0		0.0			0.0
288	34	13		0.0	0.0	0.0	0.0	0.0	0.0				0.0
289	35	3			0.0		0.0	0.0	0.0	0.0			0.0
290	35	7		0.0			0.0	0.0	0.0	0.0			0.0
291	35	9		0.0	0.0			0.0	0.0	0.0			0.0
292	35	10		0.0	0.0		0.0		0.0	0.0			0.0
293	35	11		0.0	0.0		0.0	0.0	0.0	0.0
294	35	12		0.0	0.0		0.0	0.0		0.0			0.0
295	35	13		0.0	0.0		0.0	0.0	0.0				0.0
296	36	0		0.0	0.0		0.0	0.0	0.0	0.0			0.0
297	36	3	0.0		0.0		0.0	0.0	0.0	0.0			0.0
298	36	7	0.0	0.0			0.0	0.0	0.0	0.0			0.0
299	36	9	0.0	0.0	0.0			0.0	0.0	0.0			0.0
300	36	10	0.0	0.0	0.0		0.0		0.0	0.0			0.0
301	36	11	0.0	0.0	0.0		0.0	0.0	0.0	0.0
302	36	12	0.0	0.0	0.0		0.0	0.0		0.0			0.0
303	36	13	0.0	0.0	0.0		0.0	0.0	0.0				0.0
304	37	0		0.0	0.0	0.0	0.0	0.0	0.0	0.0			0.0
305	37	3	0.0		0.0	0.0	0.0	0.0	0.0	0.0			0.0
306	37	7	0.0	0.0		0.0	0.0	0.0	0.0	0.0			0.0
307	37	8	0.0	0.0	0.0		0.0	0.0	0.0	0.0			0.0
308	37	9	0.0	0.0	0.0	0.0		0.0	0.0	0.0			0.0
309	37	10	0.0	0.0	0.0	0.0	0.0		0.0	0.0			0.0
310	37	11	0.0	0.0	0.0	0.0	0.0	0.0	0.0	0.0
311	37	12	0.0	0.0	0.0	0.0	0.0	0.0		0.0			0.0
312	37	13	0.0	0.0	0.0	0.0	0.0	0.0	0.0				0.0
313	38	0		0.0	0.0	0.0	0.0	0.0	0.0	0.0			0.0
314	38	3	0.0		0.0	0.0	0.0	0.0	0.0	0.0			0.0
315	38	7	0.0	0.0		0.0	0.0	0.0	0.0	0.0			0.0
316	38	8	0.0	0.0	0.0		0.0	0.0	0.0	0.0			0.0
317	38	9	0.0	0.0	0.0	0.0		0.0	0.0	0.0			0.0
318	38	10	0.0	0.0	0.0	0.0	0.0		0.0	0.0			0.0
319	38	11	0.0	0.0	0.0	0.0	0.0	0.0	0.0	0.0
320	38	12	0.0	0.0	0.0	0.0	0.0	0.0		0.0			0.0
321	38	13	0.0	0.0	0.0	0.0	0.0	0.0	0.0				0.0
322	39	0		0.0	0.0		0.0	0.0	0.0	0.0			0.0
323	39	3	0.0		0.0		0.0	0.0	0.0	0.0			0.0
324	39	7	0.0	0.0			0.0	0.0	0.0	0.0			0.0
325	39	9	0.0	0.0	0.0			0.0	0.0	0.0			0.0
326	39	10	0.0	0.0	0.0		0.0		0.0	0.0			0.0
327	39	11	0.0	0.0	0.0		0.0	0.0	0.0	0.0
328	39	12	0.0	0.0	0.0		0.0	0.0		0.0			0.0
329	39	13	0.0	0.0	0.0		0.0	0.0	0.0				0.0
330	40	0		0.0			0.0	0.0	0.0	0.0					0.0
331	40	1	0.0	0.0			0.0	0.0	0.0	0.0
332	40	3	0.0				0.0	0.0	0.0	0.0					0.0
333	40	9	0.0	0.0				0.0	0.0	0.0					0.0
334	40	10	0.0	0.0			0.0		0.0	0.0					0.0
335	40	12	0.0	0.0			0.0	0.0		0.0					0.0
336	40	13	0.0	0.0			0.0	0.0	0.0						0.0
337	41	3					0.0	0.0		0.0
338	41	9		0.0				0.0		0.0
339	41	10		0.0			0.0			0.0
340	41	13		0.0			0.0	0.0
341	42	2		0.0			0.0	0.0	0.0	0.0		0.0
342	42	3					0.0	0.0	0.0	0.0		0.0		0.0
343	42	5		0.0			0.0	0.0	0.0	0.0				0.0
344	42	9		0.0				0.0	0.0	0.0		0.0		0.0
345	42	10		0.0			0.0		0.0	0.0		0.0		0.0
346	42	12		0.0			0.0	0.0		0.0		0.0		0.0
347	42	13		0.0			0.0	0.0	0.0			0.0		0.0
348	43	1		0.0	0.0		0.0	0.0	0.0	0.0				0.0
349	43	2		0.0	0.0		0.0	0.0	0.0	0.0					0.0
350	43	3			0.0		0.0	0.0	0.0	0.0				0.0	0.0
351	43	7		0.0			0.0	0.0	0.0	0.0				0.0	0.0
352	43	9		0.0	0.0			0.0	0.0	0.0				0.0	0.0
353	43	10		0.0	0.0		0.0		0.0	0.0				0.0	0.0
354	43	12		0.0	0.0		0.0	0.0		0.0				0.0	0.0
355	43	13		0.0	0.0		0.0	0.0	0.0					0.0	0.0
356	44	1		0.0	0.0		0.0	0.0	0.0	0.0				0.0
357	44	2		0.0	0.0		0.0	0.0	0.0	0.0					0.0
358	44	3			0.0		0.0	0.0	0.0	0.0				0.0	0.0
359	44	7		0.0			0.0	0.0	0.0	0.0				0.0	0.0
360	44	9		0.0	0.0			0.0	0.0	0.0				0.0	0.0
361	44	10		0.0	0.0		0.0		0.0	0.0				0.0	0.0
362	44	12		0.0	0.0		0.0	0.0		0.0				0.0	0.0
363	44	13		0.0	0.0		0.0	0.0	0.0					0.0	0.0
364	45	3			0.0		0.0	0.0	0.0	0.0			0.0
365	45	7		0.0			0.0	0.0	0.0	0.0			0.0
366	45	9		0.0	0.0			0.0	0.0	0.0			0.0
367	45	10		0.0	0.0		0.0		0.0	0.0			0.0
368	45	11		0.0	0.0		0.0	0.0	0.0	0.0
369	45	12		0.0	0.0		0.0	0.0		0.0			0.0
370	45	13		0.0	0.0		0.0	0.0	0.0				0.0
371	46	1		0.0	0.0		0.0	0.0	0.0	0.0				0.0
372	46	2		0.0	0.0		0.0	0.0	1.0	0.0					0.0
373	46	3			0.0		0.0	0.0	0.0	0.0				0.0	0.0
374	46	7		0.0			0.0	0.0	0.0	0.0				0.0	0.0
375	46	9		0.0	0.0			0.0	0.0	0.0				0.0	0.0
376	46	10		0.0	0.0		0.0		0.0	0.0				0.0	0.0
377	46	12		0.0	0.0		0.0	0.0		0.0				1.0	0.0
378	46	13		0.0	0.0		0.0	0.0	0.0					0.0	0.0
379	47	1		0.0	0.0		0.0	0.0	0.0	0.0			0.0
380	47	3			0.0		0.0	0.0	0.0	0.0			0.0		0.0
381	47	7		0.0			0.0	0.0	0.0	0.0			0.0		0.0
382	47	9		0.0	0.0			0.0	0.0	0.0			0.0		0.0
383	47	10		0.0	0.0		0.0		0.0	0.0			0.0		0.0
384	47	11		0.0	0.0		0.0	0.0	0.0	1.0					0.0
385	47	12		0.0	0.0		0.0	0.0		0.0			0.0		0.0
386	47	13		0.0	0.0		0.0	0.0	0.0				1.0		0.0
387	48	1		0.0	0.0		0.0	0.0	0.0	0.0	0.0
388	48	3			0.0		0.0	0.0	0.0	0.0	0.0				0.0
389	48	7		0.0			0.0	0.0	1.0	0.0	0.0				0.0
390	48	9		0.0	0.0			0.0	0.0	0.0	0.0				0.0
391	48	10		0.0	0.0		0.0		0.0	0.0	0.0				0.0
392	48	12		0.0	1.0		0.0	0.0		0.0	0.0				0.0
393	48	13		0.0	0.0		0.0	0.0	0.0		0.0				0.0
394	48	15		0.0	0.0		0.0	0.0	0.0	0.0					0.0
395	49	1		0.0	0.0		0.0	0.0	0.0	0.0	0.0		0.0
396	49	3			0.0		0.0	0.0	0.0	0.0	0.0		0.0		0.0
397	49	7		0.0			0.0	0.0	1.0	0.0	0.0		0.0		0.0
398	49	9		0.0	0.0			0.0	0.0	0.0	0.0		0.0		0.0
399	49	10		0.0	0.0		0.0		0.0	0.0	0.0		0.0		0.0
400	49	11		0.0	0.0		0.0	0.0	0.0	1.0	0.0				0.0
401	49	12		0.0	1.0		0.0	0.0		0.0	0.0		0.0		0.0
402	49	13		0.0	0.0		0.0	0.0	0.0		0.0		1.0		0.0
403	49	15		0.0	0.0		0.0	0.0	0.0	0.0			0.0		0.0
404	50	1		0.0	0.0		0.0	0.0	0.0	0.0	0.0	0.0	0.0	0.0
405	50	2		0.0	0.0		0.0	0.0	0.0	0.0	0.0	0.0	0.0		0.0
406	50	3			0.0		0.0	0.0	0.0	0.0	0.0	0.0	0.0	0.0	0.0
407	50	5		0.0	0.0		0.0	0.0	0.0	0.0	0.0		0.0	0.0	0.0
408	50	7		0.0			0.0	0.0	0.0	0.0	0.0	0.0	0.0	0.0	0.0
409	50	9		0.0	0.0			0.0	0.0	0.0	0.0	0.0	0.0	0.0	0.0
410	50	10		0.0	0.0		0.0		0.0	0.0	0.0	0.0	0.0	0.0	0.0
411	50	11		0.0	0.0		0.0	0.0	0.0	0.0	0.0	0.0		0.0	0.0
412	50	12		0.0	0.0		0.0	0.0		0.0	0.0	0.0	0.0	0.0	0.0
413	50	13		0.0	0.0		0.0	0.0	0.0		0.0	0.0	0.0	0.0	0.0
414	50	15		0.0	0.0		0.0	0.0	0.0	0.0		0.0	0.0	0.0	0.0
415	51	1		0.0	0.0		0.0	0.0	0.0		0.0		0.0	0.0
416	51	2		0.0	0.0		0.0	0.0	0.0		0.0		0.0		0.0
417	51	3			0.0		0.0	0.0	0.0		0.0		0.0	0.0	0.0
418	51	7		0.0			0.0	0.0	0.0		0.0		0.0	0.0	0.0
419	51	9		0.0	0.0			0.0	0.0		0.0		0.0	0.0	0.0
420	51	10		0.0	0.0		0.0		0.0		0.0		0.0	0.0	0.0
421	51	11		0.0	0.0		0.0	0.0	0.0		0.0			0.0	0.0
422	51	12		0.0	0.0		0.0	0.0			0.0		0.0	0.0	0.0
423	51	15		0.0	0.0		0.0	0.0	0.0				0.0	0.0	0.0
