## Supplementary material for "The BumbleBox: An open-source platform for quantifying behavior in bumblebee colonies": Sample BumbleBox Data Output: bumblebox-01_2023-10-28_16-55-03_raw.csv

filename	colony number	datetime	frame	ID	centroidX	centroidY	frontX	frontY
bumblebox-01_2023-10-28_16-55-03	01	2023-10-28_16-55-03	0	13	1927.5	2180.5	1916.0	2152.5
bumblebox-01_2023-10-28_16-55-03	01	2023-10-28_16-55-03	0	15	2067.0	2029.25	2074.0	2059.0
bumblebox-01_2023-10-28_16-55-03	01	2023-10-28_16-55-03	0	1	2357.0	2004.75	2331.5	2002.5
bumblebox-01_2023-10-28_16-55-03	01	2023-10-28_16-55-03	0	0	1942.75	1895.0	1962.0	1873.0
bumblebox-01_2023-10-28_16-55-03	01	2023-10-28_16-55-03	0	3	1214.0	1713.25	1184.5	1720.0
bumblebox-01_2023-10-28_16-55-03	01	2023-10-28_16-55-03	0	10	3091.0	1029.5	3122.0	1026.5
bumblebox-01_2023-10-28_16-55-03	01	2023-10-28_16-55-03	0	7	1675.25	727.0	1702.0	730.5
bumblebox-01_2023-10-28_16-55-03	01	2023-10-28_16-55-03	0	4	2199.0	1551.75	2167.5	1548.5
bumblebox-01_2023-10-28_16-55-03	01	2023-10-28_16-55-03	0	9	2966.75	1352.25	2961.5	1327.5
bumblebox-01_2023-10-28_16-55-03	01	2023-10-28_16-55-03	1	11	1590.0	3002.75	1578.5	2975.5
bumblebox-01_2023-10-28_16-55-03	01	2023-10-28_16-55-03	1	13	1932.25	2175.0	1934.5	2145.5
bumblebox-01_2023-10-28_16-55-03	01	2023-10-28_16-55-03	1	15	2070.0	2015.5	2064.0	2044.5
bumblebox-01_2023-10-28_16-55-03	01	2023-10-28_16-55-03	1	1	2361.5	1976.0	2331.5	1980.5
bumblebox-01_2023-10-28_16-55-03	01	2023-10-28_16-55-03	1	0	1932.25	1823.5	1951.5	1807.5
bumblebox-01_2023-10-28_16-55-03	01	2023-10-28_16-55-03	1	3	1199.5	1680.5	1168.5	1680.0
bumblebox-01_2023-10-28_16-55-03	01	2023-10-28_16-55-03	1	4	2179.25	1492.5	2162.5	1472.5
bumblebox-01_2023-10-28_16-55-03	01	2023-10-28_16-55-03	1	8	2067.5	1324.5	2067.0	1358.0
bumblebox-01_2023-10-28_16-55-03	01	2023-10-28_16-55-03	1	10	3090.0	1029.25	3121.0	1026.5
bumblebox-01_2023-10-28_16-55-03	01	2023-10-28_16-55-03	1	7	1695.0	701.75	1720.5	710.5
bumblebox-01_2023-10-28_16-55-03	01	2023-10-28_16-55-03	1	9	2966.5	1352.5	2962.0	1328.0
bumblebox-01_2023-10-28_16-55-03	01	2023-10-28_16-55-03	2	11	1568.25	2942.75	1574.5	2912.5
bumblebox-01_2023-10-28_16-55-03	01	2023-10-28_16-55-03	2	13	1936.0	2141.25	1937.5	2117.0
bumblebox-01_2023-10-28_16-55-03	01	2023-10-28_16-55-03	2	15	2032.5	2017.0	2040.5	2049.0
bumblebox-01_2023-10-28_16-55-03	01	2023-10-28_16-55-03	2	1	2341.75	1968.5	2309.5	1970.0
bumblebox-01_2023-10-28_16-55-03	01	2023-10-28_16-55-03	2	3	1226.75	1648.25	1196.0	1643.0
bumblebox-01_2023-10-28_16-55-03	01	2023-10-28_16-55-03	2	8	2041.25	1328.75	2039.5	1362.0
bumblebox-01_2023-10-28_16-55-03	01	2023-10-28_16-55-03	2	10	3089.75	1030.25	3120.5	1027.5
bumblebox-01_2023-10-28_16-55-03	01	2023-10-28_16-55-03	2	7	1686.5	717.75	1713.0	723.0
bumblebox-01_2023-10-28_16-55-03	01	2023-10-28_16-55-03	2	9	2967.0	1352.0	2962.5	1327.0
bumblebox-01_2023-10-28_16-55-03	01	2023-10-28_16-55-03	3	11	1609.75	2934.25	1628.5	2909.5
bumblebox-01_2023-10-28_16-55-03	01	2023-10-28_16-55-03	3	13	1925.75	2136.25	1926.0	2112.0
bumblebox-01_2023-10-28_16-55-03	01	2023-10-28_16-55-03	3	1	2332.0	1960.25	2299.5	1960.0
bumblebox-01_2023-10-28_16-55-03	01	2023-10-28_16-55-03	3	3	1223.0	1631.0	1193.0	1623.0
bumblebox-01_2023-10-28_16-55-03	01	2023-10-28_16-55-03	3	8	2038.25	1329.75	2035.5	1363.0
bumblebox-01_2023-10-28_16-55-03	01	2023-10-28_16-55-03	3	10	3089.75	1029.75	3120.5	1027.0
bumblebox-01_2023-10-28_16-55-03	01	2023-10-28_16-55-03	3	7	1714.25	694.25	1737.5	705.0
bumblebox-01_2023-10-28_16-55-03	01	2023-10-28_16-55-03	3	15	2000.0	1983.75	2014.5	2008.5
bumblebox-01_2023-10-28_16-55-03	01	2023-10-28_16-55-03	3	9	2966.75	1352.0	2962.0	1327.0
bumblebox-01_2023-10-28_16-55-03	01	2023-10-28_16-55-03	4	11	1643.75	2905.25	1668.5	2887.0
bumblebox-01_2023-10-28_16-55-03	01	2023-10-28_16-55-03	4	13	1936.25	2154.5	1934.5	2126.5
bumblebox-01_2023-10-28_16-55-03	01	2023-10-28_16-55-03	4	15	2013.25	1960.75	2035.0	1976.0
bumblebox-01_2023-10-28_16-55-03	01	2023-10-28_16-55-03	4	1	2339.25	1944.25	2308.0	1943.0
bumblebox-01_2023-10-28_16-55-03	01	2023-10-28_16-55-03	4	0	1923.0	1742.0	1937.5	1713.5
bumblebox-01_2023-10-28_16-55-03	01	2023-10-28_16-55-03	4	3	1210.75	1625.5	1179.0	1621.0
bumblebox-01_2023-10-28_16-55-03	01	2023-10-28_16-55-03	4	8	2043.5	1334.25	2044.0	1367.0
bumblebox-01_2023-10-28_16-55-03	01	2023-10-28_16-55-03	4	5	2148.0	1148.0	2163.0	1174.5
bumblebox-01_2023-10-28_16-55-03	01	2023-10-28_16-55-03	4	10	3089.75	1029.5	3121.0	1026.5
bumblebox-01_2023-10-28_16-55-03	01	2023-10-28_16-55-03	4	7	1710.0	671.75	1734.0	685.5
bumblebox-01_2023-10-28_16-55-03	01	2023-10-28_16-55-03	4	2	2236.5	2876.5	2264.5	2889.5
bumblebox-01_2023-10-28_16-55-03	01	2023-10-28_16-55-03	4	9	2966.75	1352.75	2962.0	1328.5
bumblebox-01_2023-10-28_16-55-03	01	2023-10-28_16-55-03	5	11	1672.25	2897.75	1699.5	2883.5
bumblebox-01_2023-10-28_16-55-03	01	2023-10-28_16-55-03	5	13	1958.25	2165.5	1959.5	2136.0
bumblebox-01_2023-10-28_16-55-03	01	2023-10-28_16-55-03	5	1	2338.75	1951.5	2307.0	1958.5
bumblebox-01_2023-10-28_16-55-03	01	2023-10-28_16-55-03	5	15	2009.5	1944.5	2026.5	1959.0
bumblebox-01_2023-10-28_16-55-03	01	2023-10-28_16-55-03	5	0	1905.5	1802.0	1913.5	1770.5
bumblebox-01_2023-10-28_16-55-03	01	2023-10-28_16-55-03	5	3	1173.5	1631.5	1143.0	1629.5
bumblebox-01_2023-10-28_16-55-03	01	2023-10-28_16-55-03	5	8	2041.75	1341.5	2040.0	1375.0
bumblebox-01_2023-10-28_16-55-03	01	2023-10-28_16-55-03	5	5	2093.0	1158.0	2109.0	1185.0
bumblebox-01_2023-10-28_16-55-03	01	2023-10-28_16-55-03	5	10	3089.75	1029.25	3121.0	1027.0
bumblebox-01_2023-10-28_16-55-03	01	2023-10-28_16-55-03	5	7	1703.75	671.0	1729.5	683.5
bumblebox-01_2023-10-28_16-55-03	01	2023-10-28_16-55-03	5	9	2966.75	1352.0	2962.0	1327.5
bumblebox-01_2023-10-28_16-55-03	01	2023-10-28_16-55-03	6	11	1639.0	2929.25	1658.5	2904.5
bumblebox-01_2023-10-28_16-55-03	01	2023-10-28_16-55-03	6	13	1997.5	2143.25	2019.5	2123.0
bumblebox-01_2023-10-28_16-55-03	01	2023-10-28_16-55-03	6	1	2366.0	1973.0	2336.0	1988.0
bumblebox-01_2023-10-28_16-55-03	01	2023-10-28_16-55-03	6	15	2016.0	1925.75	2038.0	1939.0
bumblebox-01_2023-10-28_16-55-03	01	2023-10-28_16-55-03	6	3	1130.5	1603.0	1101.5	1594.0
bumblebox-01_2023-10-28_16-55-03	01	2023-10-28_16-55-03	6	8	2043.5	1343.5	2042.5	1376.5
bumblebox-01_2023-10-28_16-55-03	01	2023-10-28_16-55-03	6	5	2112.75	1158.25	2124.0	1187.0
bumblebox-01_2023-10-28_16-55-03	01	2023-10-28_16-55-03	6	10	3090.5	1030.0	3121.5	1026.5
bumblebox-01_2023-10-28_16-55-03	01	2023-10-28_16-55-03	6	7	1694.25	657.75	1723.0	668.5
bumblebox-01_2023-10-28_16-55-03	01	2023-10-28_16-55-03	6	9	2966.5	1352.0	2961.5	1327.5
bumblebox-01_2023-10-28_16-55-03	01	2023-10-28_16-55-03	7	11	1630.5	2871.0	1640.0	2844.0
bumblebox-01_2023-10-28_16-55-03	01	2023-10-28_16-55-03	7	1	2350.0	1985.0	2319.5	1999.5
bumblebox-01_2023-10-28_16-55-03	01	2023-10-28_16-55-03	7	3	1017.0	1562.25	987.5	1556.5
bumblebox-01_2023-10-28_16-55-03	01	2023-10-28_16-55-03	7	9	2966.25	1351.0	2961.0	1326.5
bumblebox-01_2023-10-28_16-55-03	01	2023-10-28_16-55-03	7	8	2042.5	1346.0	2038.5	1379.5
bumblebox-01_2023-10-28_16-55-03	01	2023-10-28_16-55-03	7	5	2134.25	1187.75	2145.5	1217.0
bumblebox-01_2023-10-28_16-55-03	01	2023-10-28_16-55-03	7	10	3090.75	1029.25	3122.5	1026.0
bumblebox-01_2023-10-28_16-55-03	01	2023-10-28_16-55-03	7	7	1689.5	636.75	1720.5	641.5
bumblebox-01_2023-10-28_16-55-03	01	2023-10-28_16-55-03	8	11	1618.75	2820.75	1616.0	2797.5
bumblebox-01_2023-10-28_16-55-03	01	2023-10-28_16-55-03	8	1	2318.25	2016.5	2286.5	2028.0
bumblebox-01_2023-10-28_16-55-03	01	2023-10-28_16-55-03	8	15	2015.0	1914.75	2030.5	1933.5
bumblebox-01_2023-10-28_16-55-03	01	2023-10-28_16-55-03	8	8	2047.0	1362.5	2044.5	1395.5
bumblebox-01_2023-10-28_16-55-03	01	2023-10-28_16-55-03	8	5	2183.0	1277.25	2180.0	1310.0
bumblebox-01_2023-10-28_16-55-03	01	2023-10-28_16-55-03	8	10	3090.5	1030.0	3121.0	1027.0
bumblebox-01_2023-10-28_16-55-03	01	2023-10-28_16-55-03	8	7	1710.25	621.75	1742.0	625.0
bumblebox-01_2023-10-28_16-55-03	01	2023-10-28_16-55-03	8	0	1914.25	1802.0	1925.0	1771.5
bumblebox-01_2023-10-28_16-55-03	01	2023-10-28_16-55-03	8	3	1029.75	1567.25	1003.0	1557.0
bumblebox-01_2023-10-28_16-55-03	01	2023-10-28_16-55-03	8	9	2966.5	1351.75	2962.0	1327.5
bumblebox-01_2023-10-28_16-55-03	01	2023-10-28_16-55-03	9	1	2352.0	2027.0	2326.5	2048.0
bumblebox-01_2023-10-28_16-55-03	01	2023-10-28_16-55-03	9	15	2035.75	1933.75	2053.0	1957.5
bumblebox-01_2023-10-28_16-55-03	01	2023-10-28_16-55-03	9	0	1890.5	1800.25	1897.5	1775.5
bumblebox-01_2023-10-28_16-55-03	01	2023-10-28_16-55-03	9	3	1034.5	1568.75	1005.5	1559.0
bumblebox-01_2023-10-28_16-55-03	01	2023-10-28_16-55-03	9	5	2193.5	1373.25	2180.0	1393.5
bumblebox-01_2023-10-28_16-55-03	01	2023-10-28_16-55-03	9	8	2052.25	1371.5	2050.5	1404.5
bumblebox-01_2023-10-28_16-55-03	01	2023-10-28_16-55-03	9	9	2967.0	1351.75	2962.0	1328.0
bumblebox-01_2023-10-28_16-55-03	01	2023-10-28_16-55-03	9	10	3090.5	1030.0	3121.5	1026.5
bumblebox-01_2023-10-28_16-55-03	01	2023-10-28_16-55-03	9	7	1777.0	606.0	1807.5	608.5
bumblebox-01_2023-10-28_16-55-03	01	2023-10-28_16-55-03	9	11	1607.0	2792.75	1607.0	2777.5
bumblebox-01_2023-10-28_16-55-03	01	2023-10-28_16-55-03	10	11	1597.5	2786.0	1578.0	2786.5
bumblebox-01_2023-10-28_16-55-03	01	2023-10-28_16-55-03	10	1	2323.0	2052.0	2296.5	2071.0
bumblebox-01_2023-10-28_16-55-03	01	2023-10-28_16-55-03	10	15	2041.75	1945.5	2059.0	1970.0
bumblebox-01_2023-10-28_16-55-03	01	2023-10-28_16-55-03	10	3	1049.25	1583.75	1018.0	1583.5
bumblebox-01_2023-10-28_16-55-03	01	2023-10-28_16-55-03	10	8	2052.5	1379.5	2053.0	1411.5
bumblebox-01_2023-10-28_16-55-03	01	2023-10-28_16-55-03	10	10	3090.0	1029.75	3121.0	1026.5
bumblebox-01_2023-10-28_16-55-03	01	2023-10-28_16-55-03	10	7	1862.75	631.0	1892.5	640.0
bumblebox-01_2023-10-28_16-55-03	01	2023-10-28_16-55-03	10	5	2191.75	1377.5	2176.0	1394.0
bumblebox-01_2023-10-28_16-55-03	01	2023-10-28_16-55-03	10	9	2966.5	1352.0	2961.5	1327.5
bumblebox-01_2023-10-28_16-55-03	01	2023-10-28_16-55-03	11	1	2285.5	2075.25	2256.5	2091.0
bumblebox-01_2023-10-28_16-55-03	01	2023-10-28_16-55-03	11	15	2039.0	1940.0	2057.0	1963.5
bumblebox-01_2023-10-28_16-55-03	01	2023-10-28_16-55-03	11	3	1084.75	1611.75	1055.0	1621.0
bumblebox-01_2023-10-28_16-55-03	01	2023-10-28_16-55-03	11	5	2173.75	1391.5	2161.5	1403.0
bumblebox-01_2023-10-28_16-55-03	01	2023-10-28_16-55-03	11	8	2022.75	1332.75	2022.5	1366.0
bumblebox-01_2023-10-28_16-55-03	01	2023-10-28_16-55-03	11	10	3090.25	1029.75	3121.5	1027.0
bumblebox-01_2023-10-28_16-55-03	01	2023-10-28_16-55-03	11	7	2029.0	639.5	2059.0	648.0
bumblebox-01_2023-10-28_16-55-03	01	2023-10-28_16-55-03	11	9	2966.75	1352.0	2961.5	1327.5
bumblebox-01_2023-10-28_16-55-03	01	2023-10-28_16-55-03	12	11	1572.5	2908.75	1572.0	2932.0
bumblebox-01_2023-10-28_16-55-03	01	2023-10-28_16-55-03	12	1	2265.0	2077.5	2233.5	2087.0
bumblebox-01_2023-10-28_16-55-03	01	2023-10-28_16-55-03	12	15	2025.5	1926.75	2042.5	1950.5
bumblebox-01_2023-10-28_16-55-03	01	2023-10-28_16-55-03	12	3	1097.25	1653.5	1073.0	1672.5
bumblebox-01_2023-10-28_16-55-03	01	2023-10-28_16-55-03	12	5	2186.0	1359.5	2174.0	1378.0
bumblebox-01_2023-10-28_16-55-03	01	2023-10-28_16-55-03	12	8	1970.0	1290.25	1951.0	1317.5
bumblebox-01_2023-10-28_16-55-03	01	2023-10-28_16-55-03	12	10	3089.25	1029.0	3120.5	1026.0
bumblebox-01_2023-10-28_16-55-03	01	2023-10-28_16-55-03	12	7	2019.75	667.5	2047.5	682.5
bumblebox-01_2023-10-28_16-55-03	01	2023-10-28_16-55-03	12	9	2966.75	1352.25	2962.0	1327.5
bumblebox-01_2023-10-28_16-55-03	01	2023-10-28_16-55-03	13	11	1576.75	2941.5	1576.0	2959.0
bumblebox-01_2023-10-28_16-55-03	01	2023-10-28_16-55-03	13	1	2264.75	2077.25	2233.5	2088.0
bumblebox-01_2023-10-28_16-55-03	01	2023-10-28_16-55-03	13	15	2015.25	1929.25	2034.0	1951.5
bumblebox-01_2023-10-28_16-55-03	01	2023-10-28_16-55-03	13	3	1098.0	1709.5	1081.0	1735.0
bumblebox-01_2023-10-28_16-55-03	01	2023-10-28_16-55-03	13	8	1920.75	1373.5	1905.5	1401.5
bumblebox-01_2023-10-28_16-55-03	01	2023-10-28_16-55-03	13	10	3090.25	1029.75	3121.0	1027.0
bumblebox-01_2023-10-28_16-55-03	01	2023-10-28_16-55-03	13	7	2027.75	702.0	2053.0	721.5
bumblebox-01_2023-10-28_16-55-03	01	2023-10-28_16-55-03	13	9	2966.5	1352.0	2961.5	1327.0
bumblebox-01_2023-10-28_16-55-03	01	2023-10-28_16-55-03	13	12	2185.25	494.0	2180.0	465.5
bumblebox-01_2023-10-28_16-55-03	01	2023-10-28_16-55-03	14	1	2271.5	2079.75	2240.5	2091.5
bumblebox-01_2023-10-28_16-55-03	01	2023-10-28_16-55-03	14	15	2023.5	1932.0	2040.0	1958.5
bumblebox-01_2023-10-28_16-55-03	01	2023-10-28_16-55-03	14	3	1145.5	1748.5	1136.0	1779.0
bumblebox-01_2023-10-28_16-55-03	01	2023-10-28_16-55-03	14	0	2026.75	1591.25	2059.5	1593.0
bumblebox-01_2023-10-28_16-55-03	01	2023-10-28_16-55-03	14	8	1958.0	1339.25	1946.5	1371.0
bumblebox-01_2023-10-28_16-55-03	01	2023-10-28_16-55-03	14	10	3089.5	1029.5	3120.5	1027.0
bumblebox-01_2023-10-28_16-55-03	01	2023-10-28_16-55-03	14	7	2028.25	748.5	2043.0	776.5
bumblebox-01_2023-10-28_16-55-03	01	2023-10-28_16-55-03	14	9	2966.5	1352.25	2961.5	1327.5
bumblebox-01_2023-10-28_16-55-03	01	2023-10-28_16-55-03	14	12	2189.75	500.75	2183.0	471.5
bumblebox-01_2023-10-28_16-55-03	01	2023-10-28_16-55-03	15	1	2278.0	2081.25	2246.5	2092.5
bumblebox-01_2023-10-28_16-55-03	01	2023-10-28_16-55-03	15	15	2026.75	1936.25	2042.0	1962.0
bumblebox-01_2023-10-28_16-55-03	01	2023-10-28_16-55-03	15	3	1182.0	1815.0	1182.0	1846.0
bumblebox-01_2023-10-28_16-55-03	01	2023-10-28_16-55-03	15	0	2083.25	1544.75	2116.0	1547.0
bumblebox-01_2023-10-28_16-55-03	01	2023-10-28_16-55-03	15	8	1979.25	1349.5	1949.5	1364.0
bumblebox-01_2023-10-28_16-55-03	01	2023-10-28_16-55-03	15	10	3090.25	1029.75	3120.5	1027.0
bumblebox-01_2023-10-28_16-55-03	01	2023-10-28_16-55-03	15	7	2045.25	837.5	2057.5	867.0
bumblebox-01_2023-10-28_16-55-03	01	2023-10-28_16-55-03	15	12	2190.5	508.5	2181.5	479.5
bumblebox-01_2023-10-28_16-55-03	01	2023-10-28_16-55-03	15	5	2184.25	1363.75	2173.5	1381.0
bumblebox-01_2023-10-28_16-55-03	01	2023-10-28_16-55-03	15	9	2966.75	1352.25	2962.5	1327.5
bumblebox-01_2023-10-28_16-55-03	01	2023-10-28_16-55-03	16	1	2312.75	2076.0	2285.5	2094.5
bumblebox-01_2023-10-28_16-55-03	01	2023-10-28_16-55-03	16	15	2021.25	1934.5	2033.5	1964.5
bumblebox-01_2023-10-28_16-55-03	01	2023-10-28_16-55-03	16	3	1233.5	1870.5	1235.5	1901.5
bumblebox-01_2023-10-28_16-55-03	01	2023-10-28_16-55-03	16	0	2113.75	1575.0	2144.5	1589.0
bumblebox-01_2023-10-28_16-55-03	01	2023-10-28_16-55-03	16	8	1924.75	1288.0	1896.5	1270.5
bumblebox-01_2023-10-28_16-55-03	01	2023-10-28_16-55-03	16	10	3090.0	1029.5	3121.0	1026.0
bumblebox-01_2023-10-28_16-55-03	01	2023-10-28_16-55-03	16	7	2050.0	918.0	2057.0	948.5
bumblebox-01_2023-10-28_16-55-03	01	2023-10-28_16-55-03	16	12	2189.25	509.5	2182.0	480.0
bumblebox-01_2023-10-28_16-55-03	01	2023-10-28_16-55-03	16	5	2178.75	1368.0	2166.0	1385.0
bumblebox-01_2023-10-28_16-55-03	01	2023-10-28_16-55-03	16	9	2966.5	1352.0	2961.5	1327.5
bumblebox-01_2023-10-28_16-55-03	01	2023-10-28_16-55-03	17	1	2326.5	2061.5	2306.5	2084.0
bumblebox-01_2023-10-28_16-55-03	01	2023-10-28_16-55-03	17	3	1335.0	1964.5	1339.5	1995.5
bumblebox-01_2023-10-28_16-55-03	01	2023-10-28_16-55-03	17	15	2052.5	1961.25	2069.5	1988.5
bumblebox-01_2023-10-28_16-55-03	01	2023-10-28_16-55-03	17	13	1953.25	1893.25	1937.0	1868.0
bumblebox-01_2023-10-28_16-55-03	01	2023-10-28_16-55-03	17	0	2138.5	1573.0	2163.0	1595.5
bumblebox-01_2023-10-28_16-55-03	01	2023-10-28_16-55-03	17	8	1914.5	1291.5	1884.0	1278.0
bumblebox-01_2023-10-28_16-55-03	01	2023-10-28_16-55-03	17	10	3090.25	1029.75	3121.0	1027.0
bumblebox-01_2023-10-28_16-55-03	01	2023-10-28_16-55-03	17	7	2105.25	1000.25	2118.0	1029.0
bumblebox-01_2023-10-28_16-55-03	01	2023-10-28_16-55-03	17	9	2967.25	1351.75	2962.5	1327.0
bumblebox-01_2023-10-28_16-55-03	01	2023-10-28_16-55-03	17	12	2187.0	513.0	2178.0	483.0
bumblebox-01_2023-10-28_16-55-03	01	2023-10-28_16-55-03	18	3	1359.25	2121.0	1359.5	2150.5
bumblebox-01_2023-10-28_16-55-03	01	2023-10-28_16-55-03	18	1	2310.5	2093.0	2287.5	2107.5
bumblebox-01_2023-10-28_16-55-03	01	2023-10-28_16-55-03	18	15	2063.5	1949.5	2084.0	1972.0
bumblebox-01_2023-10-28_16-55-03	01	2023-10-28_16-55-03	18	13	1901.75	1825.5	1881.0	1805.5
bumblebox-01_2023-10-28_16-55-03	01	2023-10-28_16-55-03	18	0	2168.0	1577.75	2191.0	1602.0
bumblebox-01_2023-10-28_16-55-03	01	2023-10-28_16-55-03	18	9	2966.5	1352.25	2961.5	1327.5
bumblebox-01_2023-10-28_16-55-03	01	2023-10-28_16-55-03	18	8	1916.25	1292.75	1886.5	1279.0
bumblebox-01_2023-10-28_16-55-03	01	2023-10-28_16-55-03	18	10	3089.75	1029.75	3120.5	1027.0
bumblebox-01_2023-10-28_16-55-03	01	2023-10-28_16-55-03	18	7	2163.25	962.5	2188.0	981.5
bumblebox-01_2023-10-28_16-55-03	01	2023-10-28_16-55-03	18	5	2185.0	1353.5	2174.0	1371.5
bumblebox-01_2023-10-28_16-55-03	01	2023-10-28_16-55-03	18	12	2183.5	515.5	2172.5	486.5
bumblebox-01_2023-10-28_16-55-03	01	2023-10-28_16-55-03	19	3	1353.0	2188.75	1346.5	2219.0
bumblebox-01_2023-10-28_16-55-03	01	2023-10-28_16-55-03	19	1	2271.5	2111.75	2243.5	2124.0
bumblebox-01_2023-10-28_16-55-03	01	2023-10-28_16-55-03	19	15	2049.75	1938.0	2070.5	1959.5
bumblebox-01_2023-10-28_16-55-03	01	2023-10-28_16-55-03	19	13	1817.75	1681.25	1798.5	1659.0
bumblebox-01_2023-10-28_16-55-03	01	2023-10-28_16-55-03	19	0	2186.5	1606.0	2210.0	1629.5
bumblebox-01_2023-10-28_16-55-03	01	2023-10-28_16-55-03	19	5	2187.25	1359.25	2173.0	1377.5
bumblebox-01_2023-10-28_16-55-03	01	2023-10-28_16-55-03	19	8	1910.5	1290.75	1882.0	1275.5
bumblebox-01_2023-10-28_16-55-03	01	2023-10-28_16-55-03	19	10	3089.5	1029.75	3120.5	1026.5
bumblebox-01_2023-10-28_16-55-03	01	2023-10-28_16-55-03	19	7	2242.0	913.75	2272.0	921.5
bumblebox-01_2023-10-28_16-55-03	01	2023-10-28_16-55-03	19	12	2183.0	512.0	2172.5	483.0
bumblebox-01_2023-10-28_16-55-03	01	2023-10-28_16-55-03	19	9	2966.75	1352.25	2962.0	1327.5
bumblebox-01_2023-10-28_16-55-03	01	2023-10-28_16-55-03	20	3	1303.0	2250.25	1284.0	2275.5
bumblebox-01_2023-10-28_16-55-03	01	2023-10-28_16-55-03	20	1	2238.75	2108.5	2206.5	2118.0
bumblebox-01_2023-10-28_16-55-03	01	2023-10-28_16-55-03	20	15	2064.25	1936.25	2089.0	1952.0
bumblebox-01_2023-10-28_16-55-03	01	2023-10-28_16-55-03	20	0	2241.75	1619.25	2267.5	1639.0
bumblebox-01_2023-10-28_16-55-03	01	2023-10-28_16-55-03	20	8	1911.0	1290.75	1882.5	1275.5
bumblebox-01_2023-10-28_16-55-03	01	2023-10-28_16-55-03	20	10	3089.5	1029.75	3120.5	1027.0
bumblebox-01_2023-10-28_16-55-03	01	2023-10-28_16-55-03	20	7	2230.5	862.5	2261.0	862.5
bumblebox-01_2023-10-28_16-55-03	01	2023-10-28_16-55-03	20	13	1848.0	1666.0	1835.0	1637.5
bumblebox-01_2023-10-28_16-55-03	01	2023-10-28_16-55-03	20	5	2192.75	1364.75	2180.5	1382.0
bumblebox-01_2023-10-28_16-55-03	01	2023-10-28_16-55-03	20	9	2966.25	1352.75	2961.0	1328.5
bumblebox-01_2023-10-28_16-55-03	01	2023-10-28_16-55-03	20	12	2183.5	512.0	2173.0	484.0
bumblebox-01_2023-10-28_16-55-03	01	2023-10-28_16-55-03	21	3	1248.75	2304.25	1223.5	2322.0
bumblebox-01_2023-10-28_16-55-03	01	2023-10-28_16-55-03	21	1	2191.0	2106.75	2159.0	2114.0
bumblebox-01_2023-10-28_16-55-03	01	2023-10-28_16-55-03	21	15	2005.0	1907.5	2014.0	1939.0
bumblebox-01_2023-10-28_16-55-03	01	2023-10-28_16-55-03	21	13	1843.5	1648.5	1833.5	1619.0
bumblebox-01_2023-10-28_16-55-03	01	2023-10-28_16-55-03	21	5	2199.25	1359.25	2188.0	1379.0
bumblebox-01_2023-10-28_16-55-03	01	2023-10-28_16-55-03	21	8	1909.5	1283.25	1880.0	1269.5
bumblebox-01_2023-10-28_16-55-03	01	2023-10-28_16-55-03	21	10	3090.0	1029.5	3121.0	1027.0
bumblebox-01_2023-10-28_16-55-03	01	2023-10-28_16-55-03	21	7	2229.0	854.75	2259.5	856.5
bumblebox-01_2023-10-28_16-55-03	01	2023-10-28_16-55-03	21	12	2183.75	512.5	2173.5	484.5
bumblebox-01_2023-10-28_16-55-03	01	2023-10-28_16-55-03	21	9	2966.25	1352.0	2961.5	1327.0
bumblebox-01_2023-10-28_16-55-03	01	2023-10-28_16-55-03	22	3	1258.5	2267.25	1229.0	2278.5
bumblebox-01_2023-10-28_16-55-03	01	2023-10-28_16-55-03	22	15	1988.5	1905.0	1988.0	1935.5
bumblebox-01_2023-10-28_16-55-03	01	2023-10-28_16-55-03	22	0	2446.5	1737.5	2462.0	1753.5
bumblebox-01_2023-10-28_16-55-03	01	2023-10-28_16-55-03	22	8	1908.0	1284.75	1878.0	1271.5
bumblebox-01_2023-10-28_16-55-03	01	2023-10-28_16-55-03	22	10	3090.5	1029.75	3121.5	1027.0
bumblebox-01_2023-10-28_16-55-03	01	2023-10-28_16-55-03	22	11	1562.0	2974.75	1584.5	2995.5
bumblebox-01_2023-10-28_16-55-03	01	2023-10-28_16-55-03	22	1	2186.75	2094.5	2158.5	2107.5
bumblebox-01_2023-10-28_16-55-03	01	2023-10-28_16-55-03	22	5	2190.5	1369.5	2179.0	1386.0
bumblebox-01_2023-10-28_16-55-03	01	2023-10-28_16-55-03	22	9	2967.25	1352.25	2962.5	1327.5
bumblebox-01_2023-10-28_16-55-03	01	2023-10-28_16-55-03	23	11	1637.25	2957.0	1668.0	2962.5
bumblebox-01_2023-10-28_16-55-03	01	2023-10-28_16-55-03	23	3	1276.75	2257.0	1248.5	2271.0
bumblebox-01_2023-10-28_16-55-03	01	2023-10-28_16-55-03	23	1	2160.0	2088.25	2129.0	2094.5
bumblebox-01_2023-10-28_16-55-03	01	2023-10-28_16-55-03	23	15	1977.5	1884.0	1970.0	1913.0
bumblebox-01_2023-10-28_16-55-03	01	2023-10-28_16-55-03	23	0	2449.75	1733.5	2464.5	1749.0
bumblebox-01_2023-10-28_16-55-03	01	2023-10-28_16-55-03	23	9	2966.5	1352.0	2961.0	1328.0
bumblebox-01_2023-10-28_16-55-03	01	2023-10-28_16-55-03	23	8	1903.25	1286.25	1873.5	1273.0
bumblebox-01_2023-10-28_16-55-03	01	2023-10-28_16-55-03	23	10	3089.75	1030.0	3120.5	1027.0
bumblebox-01_2023-10-28_16-55-03	01	2023-10-28_16-55-03	23	4	2071.25	1502.75	2069.5	1524.0
bumblebox-01_2023-10-28_16-55-03	01	2023-10-28_16-55-03	23	5	2185.25	1379.25	2173.5	1393.5
bumblebox-01_2023-10-28_16-55-03	01	2023-10-28_16-55-03	24	3	1265.5	2278.25	1241.0	2298.0
bumblebox-01_2023-10-28_16-55-03	01	2023-10-28_16-55-03	24	1	2208.25	2092.0	2178.5	2105.5
bumblebox-01_2023-10-28_16-55-03	01	2023-10-28_16-55-03	24	5	2185.0	1363.0	2173.5	1378.5
bumblebox-01_2023-10-28_16-55-03	01	2023-10-28_16-55-03	24	8	1896.5	1282.25	1868.5	1265.5
bumblebox-01_2023-10-28_16-55-03	01	2023-10-28_16-55-03	24	10	3089.0	1029.5	3120.5	1026.5
bumblebox-01_2023-10-28_16-55-03	01	2023-10-28_16-55-03	24	11	1641.5	2985.75	1670.5	2974.0
bumblebox-01_2023-10-28_16-55-03	01	2023-10-28_16-55-03	24	15	1971.25	1890.25	1962.0	1917.5
bumblebox-01_2023-10-28_16-55-03	01	2023-10-28_16-55-03	24	0	2458.5	1755.5	2471.0	1764.5
bumblebox-01_2023-10-28_16-55-03	01	2023-10-28_16-55-03	24	4	2118.0	1539.75	2128.5	1567.0
bumblebox-01_2023-10-28_16-55-03	01	2023-10-28_16-55-03	24	9	2966.5	1352.75	2961.5	1328.5
bumblebox-01_2023-10-28_16-55-03	01	2023-10-28_16-55-03	25	3	1238.25	2292.0	1211.0	2308.0
bumblebox-01_2023-10-28_16-55-03	01	2023-10-28_16-55-03	25	1	2202.25	2089.0	2175.5	2103.5
bumblebox-01_2023-10-28_16-55-03	01	2023-10-28_16-55-03	25	15	1974.25	1928.25	1968.5	1958.5
bumblebox-01_2023-10-28_16-55-03	01	2023-10-28_16-55-03	25	4	2115.0	1552.25	2128.0	1581.0
bumblebox-01_2023-10-28_16-55-03	01	2023-10-28_16-55-03	25	8	1972.0	1265.5	1964.0	1235.5
bumblebox-01_2023-10-28_16-55-03	01	2023-10-28_16-55-03	25	10	3089.5	1029.75	3120.5	1027.0
bumblebox-01_2023-10-28_16-55-03	01	2023-10-28_16-55-03	25	5	2183.25	1366.25	2172.0	1381.5
bumblebox-01_2023-10-28_16-55-03	01	2023-10-28_16-55-03	25	9	2966.75	1352.0	2962.0	1328.0
bumblebox-01_2023-10-28_16-55-03	01	2023-10-28_16-55-03	26	11	1599.25	2973.0	1603.5	2944.0
bumblebox-01_2023-10-28_16-55-03	01	2023-10-28_16-55-03	26	3	1200.25	2321.5	1177.5	2343.0
bumblebox-01_2023-10-28_16-55-03	01	2023-10-28_16-55-03	26	1	2185.5	2074.25	2158.0	2087.0
bumblebox-01_2023-10-28_16-55-03	01	2023-10-28_16-55-03	26	15	1959.25	1901.25	1948.0	1927.0
bumblebox-01_2023-10-28_16-55-03	01	2023-10-28_16-55-03	26	4	2125.75	1564.0	2136.0	1594.0
bumblebox-01_2023-10-28_16-55-03	01	2023-10-28_16-55-03	26	8	1996.25	1192.0	1999.5	1170.0
bumblebox-01_2023-10-28_16-55-03	01	2023-10-28_16-55-03	26	10	3089.5	1030.25	3120.5	1027.0
bumblebox-01_2023-10-28_16-55-03	01	2023-10-28_16-55-03	26	5	2190.5	1345.0	2179.0	1364.5
bumblebox-01_2023-10-28_16-55-03	01	2023-10-28_16-55-03	26	9	2966.75	1352.25	2962.0	1328.0
bumblebox-01_2023-10-28_16-55-03	01	2023-10-28_16-55-03	27	11	1598.25	2957.0	1605.0	2928.0
bumblebox-01_2023-10-28_16-55-03	01	2023-10-28_16-55-03	27	3	1221.25	2368.0	1210.5	2398.0
bumblebox-01_2023-10-28_16-55-03	01	2023-10-28_16-55-03	27	1	2226.25	2076.25	2200.0	2093.0
bumblebox-01_2023-10-28_16-55-03	01	2023-10-28_16-55-03	27	15	1957.25	1915.75	1951.5	1947.5
bumblebox-01_2023-10-28_16-55-03	01	2023-10-28_16-55-03	27	5	2223.75	1311.5	2221.5	1341.0
bumblebox-01_2023-10-28_16-55-03	01	2023-10-28_16-55-03	27	8	1997.5	1260.5	2013.5	1234.0
bumblebox-01_2023-10-28_16-55-03	01	2023-10-28_16-55-03	27	10	3091.0	1030.0	3122.0	1027.0
bumblebox-01_2023-10-28_16-55-03	01	2023-10-28_16-55-03	27	4	2135.5	1570.25	2143.0	1602.0
bumblebox-01_2023-10-28_16-55-03	01	2023-10-28_16-55-03	27	9	2966.75	1352.0	2962.0	1327.5
bumblebox-01_2023-10-28_16-55-03	01	2023-10-28_16-55-03	28	11	1596.0	2934.25	1610.0	2907.0
bumblebox-01_2023-10-28_16-55-03	01	2023-10-28_16-55-03	28	3	1285.5	2428.75	1284.5	2460.5
bumblebox-01_2023-10-28_16-55-03	01	2023-10-28_16-55-03	28	1	2190.75	2075.25	2161.5	2085.5
bumblebox-01_2023-10-28_16-55-03	01	2023-10-28_16-55-03	28	15	1952.5	1923.5	1943.0	1951.5
bumblebox-01_2023-10-28_16-55-03	01	2023-10-28_16-55-03	28	13	1775.75	1625.5	1745.5	1622.5
bumblebox-01_2023-10-28_16-55-03	01	2023-10-28_16-55-03	28	5	2220.75	1260.75	2224.5	1292.5
bumblebox-01_2023-10-28_16-55-03	01	2023-10-28_16-55-03	28	10	3089.75	1029.25	3120.5	1026.5
bumblebox-01_2023-10-28_16-55-03	01	2023-10-28_16-55-03	28	12	2186.75	509.5	2175.5	481.0
bumblebox-01_2023-10-28_16-55-03	01	2023-10-28_16-55-03	28	4	2138.5	1572.25	2145.0	1604.0
bumblebox-01_2023-10-28_16-55-03	01	2023-10-28_16-55-03	28	9	2967.0	1352.0	2962.0	1327.0
bumblebox-01_2023-10-28_16-55-03	01	2023-10-28_16-55-03	28	8	2036.25	1189.0	2059.5	1180.0
bumblebox-01_2023-10-28_16-55-03	01	2023-10-28_16-55-03	29	11	1596.0	2930.25	1610.0	2903.5
bumblebox-01_2023-10-28_16-55-03	01	2023-10-28_16-55-03	29	3	1341.0	2496.25	1346.0	2526.5
bumblebox-01_2023-10-28_16-55-03	01	2023-10-28_16-55-03	29	1	2145.0	2066.0	2117.5	2076.0
bumblebox-01_2023-10-28_16-55-03	01	2023-10-28_16-55-03	29	15	1946.25	1895.0	1932.0	1918.5
bumblebox-01_2023-10-28_16-55-03	01	2023-10-28_16-55-03	29	13	1618.0	1623.5	1588.5	1621.0
bumblebox-01_2023-10-28_16-55-03	01	2023-10-28_16-55-03	29	8	2019.0	1172.25	2039.0	1159.0
bumblebox-01_2023-10-28_16-55-03	01	2023-10-28_16-55-03	29	10	3090.0	1030.0	3121.0	1027.0
bumblebox-01_2023-10-28_16-55-03	01	2023-10-28_16-55-03	29	4	2146.25	1567.75	2154.0	1599.0
bumblebox-01_2023-10-28_16-55-03	01	2023-10-28_16-55-03	29	9	2967.0	1352.25	2962.0	1327.5
bumblebox-01_2023-10-28_16-55-03	01	2023-10-28_16-55-03	29	5	2250.25	1221.75	2263.0	1240.0
bumblebox-01_2023-10-28_16-55-03	01	2023-10-28_16-55-03	30	11	1598.5	2924.75	1613.5	2898.0
bumblebox-01_2023-10-28_16-55-03	01	2023-10-28_16-55-03	30	3	1428.5	2559.25	1446.0	2583.5
bumblebox-01_2023-10-28_16-55-03	01	2023-10-28_16-55-03	30	1	2139.25	2062.75	2111.5	2071.0
bumblebox-01_2023-10-28_16-55-03	01	2023-10-28_16-55-03	30	15	1951.0	1889.25	1935.5	1904.5
bumblebox-01_2023-10-28_16-55-03	01	2023-10-28_16-55-03	30	13	1545.75	1737.0	1533.0	1762.5
bumblebox-01_2023-10-28_16-55-03	01	2023-10-28_16-55-03	30	8	2014.5	1229.0	2022.0	1202.0
bumblebox-01_2023-10-28_16-55-03	01	2023-10-28_16-55-03	30	10	3089.75	1029.75	3120.5	1026.5
bumblebox-01_2023-10-28_16-55-03	01	2023-10-28_16-55-03	30	4	2152.25	1570.0	2159.5	1602.0
bumblebox-01_2023-10-28_16-55-03	01	2023-10-28_16-55-03	30	9	2967.0	1352.5	2962.0	1328.0
bumblebox-01_2023-10-28_16-55-03	01	2023-10-28_16-55-03	30	2	1903.0	2386.5	1899.5	2355.5
bumblebox-01_2023-10-28_16-55-03	01	2023-10-28_16-55-03	31	11	1601.25	2930.0	1618.0	2904.5
bumblebox-01_2023-10-28_16-55-03	01	2023-10-28_16-55-03	31	3	1532.0	2668.75	1549.0	2694.0
bumblebox-01_2023-10-28_16-55-03	01	2023-10-28_16-55-03	31	1	2131.25	2059.0	2104.0	2068.0
bumblebox-01_2023-10-28_16-55-03	01	2023-10-28_16-55-03	31	13	1649.75	1874.75	1665.5	1900.5
bumblebox-01_2023-10-28_16-55-03	01	2023-10-28_16-55-03	31	8	1991.25	1171.25	1997.0	1150.5
bumblebox-01_2023-10-28_16-55-03	01	2023-10-28_16-55-03	31	5	2193.5	1098.0	2203.5	1096.0
bumblebox-01_2023-10-28_16-55-03	01	2023-10-28_16-55-03	31	10	3090.25	1029.5	3121.0	1026.5
bumblebox-01_2023-10-28_16-55-03	01	2023-10-28_16-55-03	31	4	2146.5	1562.75	2153.0	1594.5
bumblebox-01_2023-10-28_16-55-03	01	2023-10-28_16-55-03	31	9	2966.0	1352.5	2961.0	1328.0
bumblebox-01_2023-10-28_16-55-03	01	2023-10-28_16-55-03	32	11	1601.25	2923.75	1617.0	2898.0
bumblebox-01_2023-10-28_16-55-03	01	2023-10-28_16-55-03	32	3	1550.75	2652.25	1576.5	2670.5
bumblebox-01_2023-10-28_16-55-03	01	2023-10-28_16-55-03	32	1	2129.75	2056.25	2102.0	2067.0
bumblebox-01_2023-10-28_16-55-03	01	2023-10-28_16-55-03	32	13	1713.5	1932.5	1738.5	1951.0
bumblebox-01_2023-10-28_16-55-03	01	2023-10-28_16-55-03	32	4	2140.0	1557.0	2146.0	1589.0
bumblebox-01_2023-10-28_16-55-03	01	2023-10-28_16-55-03	32	5	2185.0	1052.25	2199.5	1044.0
bumblebox-01_2023-10-28_16-55-03	01	2023-10-28_16-55-03	32	10	3090.25	1029.75	3121.0	1027.0
bumblebox-01_2023-10-28_16-55-03	01	2023-10-28_16-55-03	32	7	2220.25	824.0	2247.5	816.5
bumblebox-01_2023-10-28_16-55-03	01	2023-10-28_16-55-03	32	9	2966.75	1352.0	2961.5	1327.5
bumblebox-01_2023-10-28_16-55-03	01	2023-10-28_16-55-03	33	11	1595.25	2939.5	1610.0	2913.5
bumblebox-01_2023-10-28_16-55-03	01	2023-10-28_16-55-03	33	3	1601.5	2606.0	1632.0	2614.0
bumblebox-01_2023-10-28_16-55-03	01	2023-10-28_16-55-03	33	1	2131.5	2057.0	2104.0	2068.0
bumblebox-01_2023-10-28_16-55-03	01	2023-10-28_16-55-03	33	13	1815.25	1989.5	1840.0	2007.5
bumblebox-01_2023-10-28_16-55-03	01	2023-10-28_16-55-03	33	15	1933.25	1878.75	1920.0	1894.5
bumblebox-01_2023-10-28_16-55-03	01	2023-10-28_16-55-03	33	8	1995.75	1126.0	2003.0	1113.0
bumblebox-01_2023-10-28_16-55-03	01	2023-10-28_16-55-03	33	5	2237.75	1072.0	2261.5	1086.0
bumblebox-01_2023-10-28_16-55-03	01	2023-10-28_16-55-03	33	10	3090.0	1029.75	3120.5	1026.5
bumblebox-01_2023-10-28_16-55-03	01	2023-10-28_16-55-03	33	7	2224.0	832.75	2253.0	827.5
bumblebox-01_2023-10-28_16-55-03	01	2023-10-28_16-55-03	33	4	2144.25	1545.0	2150.5	1576.0
bumblebox-01_2023-10-28_16-55-03	01	2023-10-28_16-55-03	33	9	2967.0	1352.5	2962.0	1328.5
bumblebox-01_2023-10-28_16-55-03	01	2023-10-28_16-55-03	34	11	1592.0	2941.75	1606.5	2915.5
bumblebox-01_2023-10-28_16-55-03	01	2023-10-28_16-55-03	34	3	1655.5	2583.75	1686.5	2591.5
bumblebox-01_2023-10-28_16-55-03	01	2023-10-28_16-55-03	34	1	2141.25	2045.75	2116.0	2061.0
bumblebox-01_2023-10-28_16-55-03	01	2023-10-28_16-55-03	34	13	1859.75	2027.0	1887.5	2038.5
bumblebox-01_2023-10-28_16-55-03	01	2023-10-28_16-55-03	34	5	2260.0	1157.25	2262.0	1189.5
bumblebox-01_2023-10-28_16-55-03	01	2023-10-28_16-55-03	34	8	1997.5	1125.5	2005.0	1112.0
bumblebox-01_2023-10-28_16-55-03	01	2023-10-28_16-55-03	34	10	3090.5	1029.75	3121.5	1027.0
bumblebox-01_2023-10-28_16-55-03	01	2023-10-28_16-55-03	34	4	2144.0	1543.5	2150.0	1575.0
bumblebox-01_2023-10-28_16-55-03	01	2023-10-28_16-55-03	34	9	2966.5	1352.25	2961.5	1328.0
bumblebox-01_2023-10-28_16-55-03	01	2023-10-28_16-55-03	35	11	1597.0	2947.25	1613.0	2922.0
bumblebox-01_2023-10-28_16-55-03	01	2023-10-28_16-55-03	35	3	1714.5	2592.0	1746.0	2596.0
bumblebox-01_2023-10-28_16-55-03	01	2023-10-28_16-55-03	35	13	1872.5	2028.25	1903.0	2034.0
bumblebox-01_2023-10-28_16-55-03	01	2023-10-28_16-55-03	35	1	2145.5	2029.5	2122.5	2046.5
bumblebox-01_2023-10-28_16-55-03	01	2023-10-28_16-55-03	35	4	2142.75	1545.25	2148.0	1577.0
bumblebox-01_2023-10-28_16-55-03	01	2023-10-28_16-55-03	35	9	2967.25	1352.5	2962.5	1328.0
bumblebox-01_2023-10-28_16-55-03	01	2023-10-28_16-55-03	35	5	2322.5	1273.25	2324.5	1305.0
bumblebox-01_2023-10-28_16-55-03	01	2023-10-28_16-55-03	35	10	3090.0	1029.75	3121.0	1026.5
bumblebox-01_2023-10-28_16-55-03	01	2023-10-28_16-55-03	36	11	1600.25	2936.5	1615.5	2910.5
bumblebox-01_2023-10-28_16-55-03	01	2023-10-28_16-55-03	36	3	1796.0	2594.0	1826.5	2598.0
bumblebox-01_2023-10-28_16-55-03	01	2023-10-28_16-55-03	36	13	1919.0	2071.0	1942.0	2087.5
bumblebox-01_2023-10-28_16-55-03	01	2023-10-28_16-55-03	36	1	2123.25	2008.0	2100.5	2027.5
bumblebox-01_2023-10-28_16-55-03	01	2023-10-28_16-55-03	36	10	3090.25	1029.5	3121.0	1026.5
bumblebox-01_2023-10-28_16-55-03	01	2023-10-28_16-55-03	36	4	2144.25	1543.25	2150.0	1575.0
bumblebox-01_2023-10-28_16-55-03	01	2023-10-28_16-55-03	36	9	2967.0	1352.5	2962.0	1328.0
bumblebox-01_2023-10-28_16-55-03	01	2023-10-28_16-55-03	37	11	1599.5	2927.0	1612.5	2899.0
bumblebox-01_2023-10-28_16-55-03	01	2023-10-28_16-55-03	37	3	1962.25	2576.75	1992.5	2580.5
bumblebox-01_2023-10-28_16-55-03	01	2023-10-28_16-55-03	37	13	1924.5	2091.5	1948.0	2108.5
bumblebox-01_2023-10-28_16-55-03	01	2023-10-28_16-55-03	37	1	2111.75	2014.5	2088.0	2031.5
bumblebox-01_2023-10-28_16-55-03	01	2023-10-28_16-55-03	37	10	3090.75	1029.75	3121.5	1026.5
bumblebox-01_2023-10-28_16-55-03	01	2023-10-28_16-55-03	37	4	2127.75	1534.5	2128.5	1563.0
bumblebox-01_2023-10-28_16-55-03	01	2023-10-28_16-55-03	37	9	2966.5	1352.25	2961.5	1327.5
bumblebox-01_2023-10-28_16-55-03	01	2023-10-28_16-55-03	38	11	1612.0	2874.25	1624.0	2847.0
bumblebox-01_2023-10-28_16-55-03	01	2023-10-28_16-55-03	38	3	2016.75	2570.5	2047.5	2571.0
bumblebox-01_2023-10-28_16-55-03	01	2023-10-28_16-55-03	38	13	1949.0	2162.0	1969.5	2183.5
bumblebox-01_2023-10-28_16-55-03	01	2023-10-28_16-55-03	38	1	2107.0	2019.5	2081.5	2034.5
bumblebox-01_2023-10-28_16-55-03	01	2023-10-28_16-55-03	38	15	1971.25	1828.0	1979.5	1859.5
bumblebox-01_2023-10-28_16-55-03	01	2023-10-28_16-55-03	38	4	2134.5	1486.0	2134.0	1502.5
bumblebox-01_2023-10-28_16-55-03	01	2023-10-28_16-55-03	38	8	1983.75	1134.0	1986.0	1117.0
bumblebox-01_2023-10-28_16-55-03	01	2023-10-28_16-55-03	38	10	3090.75	1029.25	3122.0	1026.5
bumblebox-01_2023-10-28_16-55-03	01	2023-10-28_16-55-03	38	9	2967.0	1352.5	2962.0	1328.0
bumblebox-01_2023-10-28_16-55-03	01	2023-10-28_16-55-03	39	11	1615.0	2842.75	1624.0	2817.0
bumblebox-01_2023-10-28_16-55-03	01	2023-10-28_16-55-03	39	3	2126.0	2515.0	2155.0	2504.0
bumblebox-01_2023-10-28_16-55-03	01	2023-10-28_16-55-03	39	13	1953.5	2242.25	1967.0	2269.5
bumblebox-01_2023-10-28_16-55-03	01	2023-10-28_16-55-03	39	1	2039.0	2030.0	2015.5	2036.5
bumblebox-01_2023-10-28_16-55-03	01	2023-10-28_16-55-03	39	15	1992.5	1853.5	2006.0	1882.5
bumblebox-01_2023-10-28_16-55-03	01	2023-10-28_16-55-03	39	9	2967.0	1352.75	2962.0	1328.0
bumblebox-01_2023-10-28_16-55-03	01	2023-10-28_16-55-03	39	8	1980.75	1125.25	1983.5	1110.0
bumblebox-01_2023-10-28_16-55-03	01	2023-10-28_16-55-03	39	10	3090.25	1030.0	3120.5	1027.0
bumblebox-01_2023-10-28_16-55-03	01	2023-10-28_16-55-03	39	4	2218.25	1560.5	2242.5	1582.0
bumblebox-01_2023-10-28_16-55-03	01	2023-10-28_16-55-03	40	3	2324.5	2465.25	2355.0	2463.0
bumblebox-01_2023-10-28_16-55-03	01	2023-10-28_16-55-03	40	13	1942.25	2310.0	1949.0	2337.0
bumblebox-01_2023-10-28_16-55-03	01	2023-10-28_16-55-03	40	1	2090.75	2030.75	2062.0	2040.5
bumblebox-01_2023-10-28_16-55-03	01	2023-10-28_16-55-03	40	15	1998.75	1856.25	2015.0	1884.5
bumblebox-01_2023-10-28_16-55-03	01	2023-10-28_16-55-03	40	8	1983.25	1123.75	1987.0	1110.0
bumblebox-01_2023-10-28_16-55-03	01	2023-10-28_16-55-03	40	10	3090.25	1030.0	3121.0	1027.0
bumblebox-01_2023-10-28_16-55-03	01	2023-10-28_16-55-03	40	4	2361.25	1699.75	2371.5	1726.5
bumblebox-01_2023-10-28_16-55-03	01	2023-10-28_16-55-03	40	9	2967.0	1353.0	2962.5	1328.5
bumblebox-01_2023-10-28_16-55-03	01	2023-10-28_16-55-03	41	11	1634.25	2833.75	1662.0	2820.0
bumblebox-01_2023-10-28_16-55-03	01	2023-10-28_16-55-03	41	3	2431.0	2410.5	2460.0	2400.0
bumblebox-01_2023-10-28_16-55-03	01	2023-10-28_16-55-03	41	13	1951.75	2307.75	1963.5	2332.5
bumblebox-01_2023-10-28_16-55-03	01	2023-10-28_16-55-03	41	1	2074.5	2028.0	2046.0	2036.5
bumblebox-01_2023-10-28_16-55-03	01	2023-10-28_16-55-03	41	15	2002.0	1854.75	2016.5	1882.5
bumblebox-01_2023-10-28_16-55-03	01	2023-10-28_16-55-03	41	4	2336.5	1675.5	2331.5	1709.0
bumblebox-01_2023-10-28_16-55-03	01	2023-10-28_16-55-03	41	10	3089.5	1029.5	3120.5	1026.5
bumblebox-01_2023-10-28_16-55-03	01	2023-10-28_16-55-03	41	9	2967.0	1352.5	2962.0	1328.0
bumblebox-01_2023-10-28_16-55-03	01	2023-10-28_16-55-03	41	8	1982.25	1123.0	1987.0	1110.5
bumblebox-01_2023-10-28_16-55-03	01	2023-10-28_16-55-03	42	11	1651.25	2905.0	1678.0	2921.0
bumblebox-01_2023-10-28_16-55-03	01	2023-10-28_16-55-03	42	3	2468.75	2334.5	2492.0	2314.0
bumblebox-01_2023-10-28_16-55-03	01	2023-10-28_16-55-03	42	13	1928.0	2315.0	1934.5	2341.5
bumblebox-01_2023-10-28_16-55-03	01	2023-10-28_16-55-03	42	1	2076.5	1998.5	2052.5	2015.5
bumblebox-01_2023-10-28_16-55-03	01	2023-10-28_16-55-03	42	15	1990.25	1787.0	1991.5	1818.0
bumblebox-01_2023-10-28_16-55-03	01	2023-10-28_16-55-03	42	4	2298.0	1675.0	2293.5	1706.0
bumblebox-01_2023-10-28_16-55-03	01	2023-10-28_16-55-03	42	8	1991.75	1149.25	1992.5	1130.0
bumblebox-01_2023-10-28_16-55-03	01	2023-10-28_16-55-03	42	10	3090.0	1030.25	3120.5	1027.5
bumblebox-01_2023-10-28_16-55-03	01	2023-10-28_16-55-03	42	9	2966.5	1352.25	2962.0	1328.0
bumblebox-01_2023-10-28_16-55-03	01	2023-10-28_16-55-03	43	11	1708.5	2888.75	1697.5	2917.5
bumblebox-01_2023-10-28_16-55-03	01	2023-10-28_16-55-03	43	13	1959.75	2320.0	1959.0	2343.5
bumblebox-01_2023-10-28_16-55-03	01	2023-10-28_16-55-03	43	3	2542.5	2269.0	2567.5	2252.0
bumblebox-01_2023-10-28_16-55-03	01	2023-10-28_16-55-03	43	1	2078.75	1994.75	2062.0	2017.5
bumblebox-01_2023-10-28_16-55-03	01	2023-10-28_16-55-03	43	15	1975.75	1797.0	1972.5	1825.0
bumblebox-01_2023-10-28_16-55-03	01	2023-10-28_16-55-03	43	4	2293.0	1644.5	2289.0	1677.5
bumblebox-01_2023-10-28_16-55-03	01	2023-10-28_16-55-03	43	8	1994.75	1166.0	1998.5	1142.0
bumblebox-01_2023-10-28_16-55-03	01	2023-10-28_16-55-03	43	10	3090.75	1029.75	3121.5	1026.5
bumblebox-01_2023-10-28_16-55-03	01	2023-10-28_16-55-03	43	9	2966.75	1352.25	2962.0	1327.5
bumblebox-01_2023-10-28_16-55-03	01	2023-10-28_16-55-03	44	11	1631.0	2900.25	1608.0	2913.0
bumblebox-01_2023-10-28_16-55-03	01	2023-10-28_16-55-03	44	13	1948.5	2321.0	1943.5	2346.5
bumblebox-01_2023-10-28_16-55-03	01	2023-10-28_16-55-03	44	3	2565.0	2266.25	2593.5	2253.5
bumblebox-01_2023-10-28_16-55-03	01	2023-10-28_16-55-03	44	1	2066.5	1987.75	2050.0	2011.5
bumblebox-01_2023-10-28_16-55-03	01	2023-10-28_16-55-03	44	15	1984.25	1753.0	1978.0	1781.5
bumblebox-01_2023-10-28_16-55-03	01	2023-10-28_16-55-03	44	4	2302.75	1666.75	2298.0	1698.5
bumblebox-01_2023-10-28_16-55-03	01	2023-10-28_16-55-03	44	8	2003.25	1226.25	2009.5	1197.0
bumblebox-01_2023-10-28_16-55-03	01	2023-10-28_16-55-03	44	10	3089.75	1030.25	3120.5	1027.5
bumblebox-01_2023-10-28_16-55-03	01	2023-10-28_16-55-03	44	9	2966.75	1352.25	2962.0	1327.5
bumblebox-01_2023-10-28_16-55-03	01	2023-10-28_16-55-03	45	13	1940.25	2321.25	1938.0	2344.5
bumblebox-01_2023-10-28_16-55-03	01	2023-10-28_16-55-03	45	3	2594.5	2267.25	2623.0	2255.0
bumblebox-01_2023-10-28_16-55-03	01	2023-10-28_16-55-03	45	1	2067.25	1992.25	2051.5	2016.0
bumblebox-01_2023-10-28_16-55-03	01	2023-10-28_16-55-03	45	4	2381.5	1702.75	2395.0	1733.0
bumblebox-01_2023-10-28_16-55-03	01	2023-10-28_16-55-03	45	8	1991.5	1246.25	2004.5	1218.5
bumblebox-01_2023-10-28_16-55-03	01	2023-10-28_16-55-03	45	10	3090.0	1030.0	3121.0	1027.0
bumblebox-01_2023-10-28_16-55-03	01	2023-10-28_16-55-03	45	11	1599.75	2977.25	1595.0	2986.5
bumblebox-01_2023-10-28_16-55-03	01	2023-10-28_16-55-03	45	15	1974.25	1771.0	1971.0	1797.5
bumblebox-01_2023-10-28_16-55-03	01	2023-10-28_16-55-03	45	5	1994.25	1570.5	1967.0	1557.0
bumblebox-01_2023-10-28_16-55-03	01	2023-10-28_16-55-03	45	9	2966.75	1352.5	2962.0	1327.5
bumblebox-01_2023-10-28_16-55-03	01	2023-10-28_16-55-03	46	11	1619.25	2973.25	1593.5	2976.5
bumblebox-01_2023-10-28_16-55-03	01	2023-10-28_16-55-03	46	13	1939.0	2312.25	1935.5	2335.5
bumblebox-01_2023-10-28_16-55-03	01	2023-10-28_16-55-03	46	3	2584.25	2230.75	2605.0	2208.0
bumblebox-01_2023-10-28_16-55-03	01	2023-10-28_16-55-03	46	1	2086.75	1984.0	2077.5	2013.0
bumblebox-01_2023-10-28_16-55-03	01	2023-10-28_16-55-03	46	15	1974.5	1781.0	1975.0	1811.5
bumblebox-01_2023-10-28_16-55-03	01	2023-10-28_16-55-03	46	4	2370.25	1693.5	2396.0	1702.0
bumblebox-01_2023-10-28_16-55-03	01	2023-10-28_16-55-03	46	8	1994.5	1227.75	2001.5	1199.5
bumblebox-01_2023-10-28_16-55-03	01	2023-10-28_16-55-03	46	10	3090.25	1030.0	3121.0	1027.0
bumblebox-01_2023-10-28_16-55-03	01	2023-10-28_16-55-03	46	5	1976.25	1529.25	1961.5	1504.5
bumblebox-01_2023-10-28_16-55-03	01	2023-10-28_16-55-03	46	9	2966.75	1352.25	2961.5	1327.5
bumblebox-01_2023-10-28_16-55-03	01	2023-10-28_16-55-03	47	11	1591.0	2956.0	1570.5	2952.0
bumblebox-01_2023-10-28_16-55-03	01	2023-10-28_16-55-03	47	13	1944.75	2311.25	1947.5	2336.5
bumblebox-01_2023-10-28_16-55-03	01	2023-10-28_16-55-03	47	1	2089.75	1973.5	2088.0	2003.0
bumblebox-01_2023-10-28_16-55-03	01	2023-10-28_16-55-03	47	4	2387.5	1703.75	2411.0	1710.0
bumblebox-01_2023-10-28_16-55-03	01	2023-10-28_16-55-03	47	10	3089.5	1029.75	3120.0	1027.5
bumblebox-01_2023-10-28_16-55-03	01	2023-10-28_16-55-03	47	3	2566.0	2202.0	2581.0	2174.5
bumblebox-01_2023-10-28_16-55-03	01	2023-10-28_16-55-03	47	9	2966.5	1352.75	2962.0	1328.5
bumblebox-01_2023-10-28_16-55-03	01	2023-10-28_16-55-03	48	11	1575.5	2968.25	1563.5	2964.5
bumblebox-01_2023-10-28_16-55-03	01	2023-10-28_16-55-03	48	13	1959.75	2296.0	1960.5	2324.0
bumblebox-01_2023-10-28_16-55-03	01	2023-10-28_16-55-03	48	3	2527.0	2170.0	2535.5	2140.0
bumblebox-01_2023-10-28_16-55-03	01	2023-10-28_16-55-03	48	1	2123.25	2008.25	2132.5	2036.5
bumblebox-01_2023-10-28_16-55-03	01	2023-10-28_16-55-03	48	15	1964.0	1754.75	1970.0	1786.0
bumblebox-01_2023-10-28_16-55-03	01	2023-10-28_16-55-03	48	4	2420.75	1682.25	2440.0	1673.5
bumblebox-01_2023-10-28_16-55-03	01	2023-10-28_16-55-03	48	8	2059.0	1275.25	2045.5	1245.0
bumblebox-01_2023-10-28_16-55-03	01	2023-10-28_16-55-03	48	10	3091.25	1029.75	3122.0	1027.0
bumblebox-01_2023-10-28_16-55-03	01	2023-10-28_16-55-03	48	9	2967.25	1353.0	2962.5	1328.5
bumblebox-01_2023-10-28_16-55-03	01	2023-10-28_16-55-03	49	11	1581.5	2979.75	1575.0	2979.5
bumblebox-01_2023-10-28_16-55-03	01	2023-10-28_16-55-03	49	13	1938.5	2371.75	1933.5	2396.5
bumblebox-01_2023-10-28_16-55-03	01	2023-10-28_16-55-03	49	3	2493.75	2095.0	2499.0	2064.5
bumblebox-01_2023-10-28_16-55-03	01	2023-10-28_16-55-03	49	1	2086.25	2014.0	2112.5	2034.5
bumblebox-01_2023-10-28_16-55-03	01	2023-10-28_16-55-03	49	15	1980.25	1685.75	2000.0	1689.5
bumblebox-01_2023-10-28_16-55-03	01	2023-10-28_16-55-03	49	4	2409.25	1668.25	2429.5	1661.5
bumblebox-01_2023-10-28_16-55-03	01	2023-10-28_16-55-03	49	8	2053.0	1275.75	2038.5	1245.5
bumblebox-01_2023-10-28_16-55-03	01	2023-10-28_16-55-03	49	10	3089.75	1030.0	3120.5	1027.0
bumblebox-01_2023-10-28_16-55-03	01	2023-10-28_16-55-03	49	5	1982.75	1519.75	1967.5	1495.0
bumblebox-01_2023-10-28_16-55-03	01	2023-10-28_16-55-03	49	9	2966.75	1352.5	2962.0	1328.0
bumblebox-01_2023-10-28_16-55-03	01	2023-10-28_16-55-03	50	13	1911.75	2371.0	1903.5	2397.0
bumblebox-01_2023-10-28_16-55-03	01	2023-10-28_16-55-03	50	3	2495.0	1992.5	2502.0	1962.0
bumblebox-01_2023-10-28_16-55-03	01	2023-10-28_16-55-03	50	1	2071.75	1982.5	2099.5	1998.0
bumblebox-01_2023-10-28_16-55-03	01	2023-10-28_16-55-03	50	15	2054.5	1656.0	2084.5	1647.0
bumblebox-01_2023-10-28_16-55-03	01	2023-10-28_16-55-03	50	4	2390.75	1596.5	2391.5	1570.0
bumblebox-01_2023-10-28_16-55-03	01	2023-10-28_16-55-03	50	8	2053.5	1270.75	2039.0	1240.5
bumblebox-01_2023-10-28_16-55-03	01	2023-10-28_16-55-03	50	10	3090.0	1030.0	3120.5	1027.0
bumblebox-01_2023-10-28_16-55-03	01	2023-10-28_16-55-03	50	11	1591.5	2978.5	1576.0	2975.0
bumblebox-01_2023-10-28_16-55-03	01	2023-10-28_16-55-03	50	9	2967.0	1352.5	2962.0	1328.0
bumblebox-01_2023-10-28_16-55-03	01	2023-10-28_16-55-03	51	11	1590.0	2978.0	1570.0	2964.0
bumblebox-01_2023-10-28_16-55-03	01	2023-10-28_16-55-03	51	13	1932.25	2376.25	1929.0	2401.0
bumblebox-01_2023-10-28_16-55-03	01	2023-10-28_16-55-03	51	1	2134.75	2040.0	2168.5	2044.0
bumblebox-01_2023-10-28_16-55-03	01	2023-10-28_16-55-03	51	3	2523.75	1901.5	2539.5	1875.0
bumblebox-01_2023-10-28_16-55-03	01	2023-10-28_16-55-03	51	15	2059.0	1679.25	2070.5	1650.0
bumblebox-01_2023-10-28_16-55-03	01	2023-10-28_16-55-03	51	4	2324.5	1564.25	2300.0	1542.0
bumblebox-01_2023-10-28_16-55-03	01	2023-10-28_16-55-03	51	8	2052.0	1267.25	2037.5	1238.0
bumblebox-01_2023-10-28_16-55-03	01	2023-10-28_16-55-03	51	10	3090.0	1030.25	3121.0	1027.5
bumblebox-01_2023-10-28_16-55-03	01	2023-10-28_16-55-03	51	5	1986.0	1514.75	1971.0	1489.5
bumblebox-01_2023-10-28_16-55-03	01	2023-10-28_16-55-03	51	9	2966.75	1352.5	2961.5	1328.0
