## Supplementary material for "The BumbleBox: An open-source platform for quantifying behavior in bumblebee colonies": Sample BumbleBox Data Output: bumblebox-01_2023-10-28_17-15-02_averages.csv

filename	ID	average distance from center	average speed	frames tracked in video
bumblebox-01_2023-10-28_17-15-02	2	687.0	28.0	45
bumblebox-01_2023-10-28_17-15-02	3	1007.0	1.0	52
bumblebox-01_2023-10-28_17-15-02	4	568.0	19.0	32
bumblebox-01_2023-10-28_17-15-02	5	645.0	41.0	33
bumblebox-01_2023-10-28_17-15-02	6	699.0	2.0	49
bumblebox-01_2023-10-28_17-15-02	7	866.0	1.0	52
bumblebox-01_2023-10-28_17-15-02	11	201.0	9.0	52
bumblebox-01_2023-10-28_17-15-02	12	943.0	31.0	50
bumblebox-01_2023-10-28_17-15-02	13	932.0	46.0	45
bumblebox-01_2023-10-28_17-15-02	15	502.0	2.0	47
