## Supplementary material for "The BumbleBox: An open-source platform for quantifying behavior in bumblebee colonies": Sample BumbleBox Data Output: bumblebox-01_2023-10-28_17-15-02_contacts.csv

	frame	ID	2	3	4	5	6	7	11	12	13	15
0	0	2		0.0	0.0	0.0	0.0	0.0	0.0	0.0	0.0	0.0
1	0	3	0.0		0.0	0.0	0.0	0.0	0.0	0.0	0.0	0.0
2	0	4	0.0	0.0		0.0	0.0	0.0	0.0	0.0	0.0	0.0
3	0	5	0.0	0.0	0.0		0.0	0.0	0.0	0.0	0.0	0.0
4	0	6	0.0	0.0	0.0	0.0		1.0	0.0	0.0	0.0	0.0
5	0	7	0.0	0.0	0.0	0.0	1.0		0.0	0.0	0.0	0.0
6	0	11	0.0	0.0	0.0	0.0	0.0	0.0		0.0	0.0	0.0
7	0	12	0.0	0.0	0.0	0.0	0.0	0.0	0.0		0.0	0.0
8	0	13	0.0	0.0	0.0	0.0	0.0	0.0	0.0	0.0		0.0
9	0	15	0.0	0.0	0.0	0.0	0.0	0.0	0.0	0.0	0.0
10	1	2		0.0		0.0	0.0	0.0	0.0	0.0	0.0	0.0
11	1	3	0.0			0.0	0.0	0.0	0.0	0.0	0.0	0.0
12	1	5	0.0	0.0			0.0	0.0	0.0	0.0	0.0	0.0
13	1	6	0.0	0.0		0.0		1.0	0.0	0.0	0.0	0.0
14	1	7	0.0	0.0		0.0	1.0		0.0	0.0	0.0	0.0
15	1	11	0.0	0.0		0.0	0.0	0.0		0.0	0.0	0.0
16	1	12	0.0	0.0		0.0	0.0	0.0	0.0		0.0	0.0
17	1	13	0.0	0.0		0.0	0.0	0.0	0.0	0.0		0.0
18	1	15	0.0	0.0		0.0	0.0	0.0	0.0	0.0	0.0
19	2	2		0.0	0.0	0.0	0.0	0.0	0.0	0.0	0.0	0.0
20	2	3	0.0		0.0	0.0	0.0	0.0	0.0	0.0	0.0	0.0
21	2	4	0.0	0.0		0.0	0.0	0.0	0.0	0.0	0.0	0.0
22	2	5	0.0	0.0	0.0		0.0	0.0	0.0	0.0	0.0	0.0
23	2	6	0.0	0.0	0.0	0.0		1.0	0.0	0.0	0.0	0.0
24	2	7	0.0	0.0	0.0	0.0	1.0		0.0	0.0	0.0	0.0
25	2	11	0.0	0.0	0.0	0.0	0.0	0.0		0.0	0.0	0.0
26	2	12	0.0	0.0	0.0	0.0	0.0	0.0	0.0		0.0	0.0
27	2	13	0.0	0.0	0.0	0.0	0.0	0.0	0.0	0.0		0.0
28	2	15	0.0	0.0	0.0	0.0	0.0	0.0	0.0	0.0	0.0
29	3	2		0.0	0.0	0.0	0.0	0.0	0.0	0.0	0.0	0.0
30	3	3	0.0		0.0	0.0	0.0	0.0	0.0	0.0	0.0	0.0
31	3	4	0.0	0.0		0.0	0.0	0.0	0.0	0.0	0.0	0.0
32	3	5	0.0	0.0	0.0		0.0	0.0	0.0	0.0	0.0	0.0
33	3	6	0.0	0.0	0.0	0.0		1.0	0.0	0.0	0.0	0.0
34	3	7	0.0	0.0	0.0	0.0	1.0		0.0	0.0	0.0	0.0
35	3	11	0.0	0.0	0.0	0.0	0.0	0.0		0.0	0.0	0.0
36	3	12	0.0	0.0	0.0	0.0	0.0	0.0	0.0		0.0	0.0
37	3	13	0.0	0.0	0.0	0.0	0.0	0.0	0.0	0.0		0.0
38	3	15	0.0	0.0	0.0	0.0	0.0	0.0	0.0	0.0	0.0
39	4	2		0.0		0.0	0.0	0.0	0.0	0.0	0.0	0.0
40	4	3	0.0			0.0	0.0	0.0	0.0	0.0	0.0	0.0
41	4	5	0.0	0.0			0.0	0.0	0.0	0.0	0.0	0.0
42	4	6	0.0	0.0		0.0		1.0	0.0	0.0	0.0	0.0
43	4	7	0.0	0.0		0.0	1.0		0.0	0.0	0.0	0.0
44	4	11	0.0	0.0		0.0	0.0	0.0		0.0	0.0	0.0
45	4	12	0.0	0.0		0.0	0.0	0.0	0.0		0.0	0.0
46	4	13	0.0	0.0		0.0	0.0	0.0	0.0	0.0		0.0
47	4	15	0.0	0.0		0.0	0.0	0.0	0.0	0.0	0.0
48	5	2		0.0		0.0	0.0	0.0	0.0	0.0	0.0	0.0
49	5	3	0.0			0.0	0.0	0.0	0.0	0.0	0.0	0.0
50	5	5	0.0	0.0			0.0	0.0	0.0	0.0	0.0	0.0
51	5	6	0.0	0.0		0.0		1.0	0.0	0.0	0.0	0.0
52	5	7	0.0	0.0		0.0	1.0		0.0	0.0	0.0	0.0
53	5	11	0.0	0.0		0.0	0.0	0.0		0.0	0.0	0.0
54	5	12	0.0	0.0		0.0	0.0	0.0	0.0		0.0	0.0
55	5	13	0.0	0.0		0.0	0.0	0.0	0.0	0.0		0.0
56	5	15	0.0	0.0		0.0	0.0	0.0	0.0	0.0	0.0
57	6	2		0.0	0.0	0.0	0.0	0.0	0.0	0.0	0.0	0.0
58	6	3	0.0		0.0	0.0	0.0	0.0	0.0	0.0	0.0	0.0
59	6	4	0.0	0.0		0.0	0.0	0.0	0.0	0.0	0.0	0.0
60	6	5	0.0	0.0	0.0		0.0	0.0	0.0	0.0	0.0	0.0
61	6	6	0.0	0.0	0.0	0.0		1.0	0.0	0.0	0.0	0.0
62	6	7	0.0	0.0	0.0	0.0	1.0		0.0	0.0	0.0	0.0
63	6	11	0.0	0.0	0.0	0.0	0.0	0.0		0.0	0.0	0.0
64	6	12	0.0	0.0	0.0	0.0	0.0	0.0	0.0		0.0	0.0
65	6	13	0.0	0.0	0.0	0.0	0.0	0.0	0.0	0.0		0.0
66	6	15	0.0	0.0	0.0	0.0	0.0	0.0	0.0	0.0	0.0
67	7	2		0.0			0.0	0.0	0.0	0.0	0.0	0.0
68	7	3	0.0				0.0	0.0	0.0	0.0	0.0	0.0
69	7	6	0.0	0.0				1.0	0.0	0.0	0.0	0.0
70	7	7	0.0	0.0			1.0		0.0	0.0	0.0	0.0
71	7	11	0.0	0.0			0.0	0.0		0.0	0.0	0.0
72	7	12	0.0	0.0			0.0	0.0	0.0		0.0	0.0
73	7	13	0.0	0.0			0.0	0.0	0.0	0.0		0.0
74	7	15	0.0	0.0			0.0	0.0	0.0	0.0	0.0
75	8	2		0.0		0.0	0.0	0.0	0.0	0.0	0.0	0.0
76	8	3	0.0			0.0	0.0	0.0	0.0	0.0	0.0	0.0
77	8	5	0.0	0.0			0.0	0.0	0.0	0.0	0.0	0.0
78	8	6	0.0	0.0		0.0		1.0	0.0	0.0	0.0	0.0
79	8	7	0.0	0.0		0.0	1.0		0.0	0.0	0.0	0.0
80	8	11	0.0	0.0		0.0	0.0	0.0		0.0	0.0	0.0
81	8	12	0.0	0.0		0.0	0.0	0.0	0.0		0.0	0.0
82	8	13	0.0	0.0		0.0	0.0	0.0	0.0	0.0		0.0
83	8	15	0.0	0.0		0.0	0.0	0.0	0.0	0.0	0.0
84	9	2		0.0			0.0	0.0	0.0	0.0	0.0	0.0
85	9	3	0.0				0.0	0.0	0.0	0.0	0.0	0.0
86	9	6	0.0	0.0				1.0	0.0	0.0	0.0	0.0
87	9	7	0.0	0.0			1.0		0.0	0.0	0.0	0.0
88	9	11	0.0	0.0			0.0	0.0		0.0	0.0	0.0
89	9	12	0.0	0.0			0.0	0.0	0.0		0.0	0.0
90	9	13	0.0	0.0			0.0	0.0	0.0	0.0		0.0
91	9	15	0.0	0.0			0.0	0.0	0.0	0.0	0.0
92	10	2		0.0	0.0		0.0	0.0	0.0	0.0	0.0	0.0
93	10	3	0.0		0.0		0.0	0.0	0.0	0.0	0.0	0.0
94	10	4	0.0	0.0			0.0	0.0	0.0	0.0	0.0	0.0
95	10	6	0.0	0.0	0.0			1.0	0.0	0.0	0.0	0.0
96	10	7	0.0	0.0	0.0		1.0		0.0	0.0	0.0	0.0
97	10	11	0.0	0.0	0.0		0.0	0.0		0.0	0.0	0.0
98	10	12	0.0	0.0	0.0		0.0	0.0	0.0		0.0	0.0
99	10	13	0.0	0.0	0.0		0.0	0.0	0.0	0.0		0.0
100	10	15	0.0	0.0	0.0		0.0	0.0	0.0	0.0	0.0
101	11	2		0.0	0.0		0.0	0.0	0.0	0.0	0.0	0.0
102	11	3	0.0		0.0		0.0	0.0	0.0	0.0	0.0	0.0
103	11	4	0.0	0.0			0.0	0.0	0.0	0.0	0.0	0.0
104	11	6	0.0	0.0	0.0			1.0	0.0	0.0	0.0	0.0
105	11	7	0.0	0.0	0.0		1.0		0.0	0.0	0.0	0.0
106	11	11	0.0	0.0	0.0		0.0	0.0		0.0	0.0	0.0
107	11	12	0.0	0.0	0.0		0.0	0.0	0.0		0.0	0.0
108	11	13	0.0	0.0	0.0		0.0	0.0	0.0	0.0		0.0
109	11	15	0.0	0.0	0.0		0.0	0.0	0.0	0.0	0.0
110	12	2		0.0	0.0	0.0	0.0	0.0	0.0	0.0	0.0	0.0
111	12	3	0.0		0.0	0.0	0.0	0.0	0.0	0.0	0.0	0.0
112	12	4	0.0	0.0		0.0	0.0	0.0	0.0	0.0	0.0	0.0
113	12	5	0.0	0.0	0.0		0.0	0.0	0.0	0.0	0.0	0.0
114	12	6	0.0	0.0	0.0	0.0		1.0	0.0	0.0	0.0	0.0
115	12	7	0.0	0.0	0.0	0.0	1.0		0.0	0.0	0.0	0.0
116	12	11	0.0	0.0	0.0	0.0	0.0	0.0		0.0	0.0	0.0
117	12	12	0.0	0.0	0.0	0.0	0.0	0.0	0.0		0.0	0.0
118	12	13	0.0	0.0	0.0	0.0	0.0	0.0	0.0	0.0		0.0
119	12	15	0.0	0.0	0.0	0.0	0.0	0.0	0.0	0.0	0.0
120	13	2		0.0	0.0	0.0	0.0	0.0	0.0	0.0		0.0
121	13	3	0.0		0.0	0.0	0.0	0.0	0.0	0.0		0.0
122	13	4	0.0	0.0		0.0	0.0	0.0	0.0	0.0		0.0
123	13	5	0.0	0.0	0.0		0.0	0.0	0.0	0.0		0.0
124	13	6	0.0	0.0	0.0	0.0		1.0	0.0	0.0		0.0
125	13	7	0.0	0.0	0.0	0.0	1.0		0.0	0.0		0.0
126	13	11	0.0	0.0	0.0	0.0	0.0	0.0		0.0		0.0
127	13	12	0.0	0.0	0.0	0.0	0.0	0.0	0.0			0.0
128	13	15	0.0	0.0	0.0	0.0	0.0	0.0	0.0	0.0
129	14	2		0.0	0.0	0.0	0.0	0.0	0.0	0.0		0.0
130	14	3	0.0		0.0	0.0	0.0	0.0	0.0	0.0		0.0
131	14	4	0.0	0.0		0.0	0.0	0.0	0.0	0.0		0.0
132	14	5	0.0	0.0	0.0		0.0	0.0	0.0	0.0		0.0
133	14	6	0.0	0.0	0.0	0.0		1.0	0.0	0.0		0.0
134	14	7	0.0	0.0	0.0	0.0	1.0		0.0	0.0		0.0
135	14	11	0.0	0.0	0.0	0.0	0.0	0.0		0.0		0.0
136	14	12	0.0	0.0	0.0	0.0	0.0	0.0	0.0			0.0
137	14	15	0.0	0.0	0.0	0.0	0.0	0.0	0.0	0.0
138	15	2		0.0		0.0	0.0	0.0	0.0	0.0		0.0
139	15	3	0.0			0.0	0.0	0.0	0.0	0.0		0.0
140	15	5	0.0	0.0			0.0	0.0	0.0	0.0		0.0
141	15	6	0.0	0.0		0.0		1.0	0.0	0.0		0.0
142	15	7	0.0	0.0		0.0	1.0		0.0	0.0		0.0
143	15	11	0.0	0.0		0.0	0.0	0.0		0.0		0.0
144	15	12	0.0	0.0		0.0	0.0	0.0	0.0			0.0
145	15	15	0.0	0.0		0.0	0.0	0.0	0.0	0.0
146	16	2		0.0	0.0		0.0	0.0	0.0	0.0		0.0
147	16	3	0.0		0.0		0.0	0.0	0.0	0.0		0.0
148	16	4	0.0	0.0			0.0	0.0	0.0	0.0		0.0
149	16	6	0.0	0.0	0.0			1.0	0.0	0.0		0.0
150	16	7	0.0	0.0	0.0		1.0		0.0	0.0		0.0
151	16	11	0.0	0.0	0.0		0.0	0.0		0.0		0.0
152	16	12	0.0	0.0	0.0		0.0	0.0	0.0			0.0
153	16	15	0.0	0.0	0.0		0.0	0.0	0.0	0.0
154	17	2		0.0	0.0		0.0	0.0	0.0	0.0		0.0
155	17	3	0.0		0.0		0.0	0.0	0.0	0.0		0.0
156	17	4	0.0	0.0			0.0	0.0	0.0	0.0		0.0
157	17	6	0.0	0.0	0.0			1.0	0.0	0.0		0.0
158	17	7	0.0	0.0	0.0		1.0		0.0	0.0		0.0
159	17	11	0.0	0.0	0.0		0.0	0.0		0.0		0.0
160	17	12	0.0	0.0	0.0		0.0	0.0	0.0			0.0
161	17	15	0.0	0.0	0.0		0.0	0.0	0.0	0.0
162	18	2		0.0	0.0		0.0	0.0	0.0			0.0
163	18	3	0.0		0.0		0.0	0.0	0.0			0.0
164	18	4	0.0	0.0			0.0	0.0	0.0			0.0
165	18	6	0.0	0.0	0.0			1.0	0.0			0.0
166	18	7	0.0	0.0	0.0		1.0		0.0			0.0
167	18	11	0.0	0.0	0.0		0.0	0.0				0.0
168	18	15	0.0	0.0	0.0		0.0	0.0	0.0
169	19	3					0.0	0.0	0.0			0.0
170	19	6		0.0				1.0	0.0			0.0
171	19	7		0.0			1.0		0.0			0.0
172	19	11		0.0			0.0	0.0				0.0
173	19	15		0.0			0.0	0.0	0.0
174	20	2		0.0		0.0	0.0	0.0	0.0	0.0	0.0	0.0
175	20	3	0.0			0.0	0.0	0.0	0.0	0.0	0.0	0.0
176	20	5	0.0	0.0			0.0	0.0	0.0	0.0	1.0	0.0
177	20	6	0.0	0.0		0.0		1.0	0.0	0.0	0.0	0.0
178	20	7	0.0	0.0		0.0	1.0		0.0	0.0	0.0	0.0
179	20	11	0.0	0.0		0.0	0.0	0.0		0.0	0.0	0.0
180	20	12	0.0	0.0		0.0	0.0	0.0	0.0		0.0	0.0
181	20	13	0.0	0.0		1.0	0.0	0.0	0.0	0.0		0.0
182	20	15	0.0	0.0		0.0	0.0	0.0	0.0	0.0	0.0
183	21	2		0.0		0.0	0.0	0.0	0.0	0.0	0.0	0.0
184	21	3	0.0			0.0	0.0	0.0	0.0	0.0	0.0	0.0
185	21	5	0.0	0.0			0.0	0.0	0.0	0.0	1.0	0.0
186	21	6	0.0	0.0		0.0		1.0	0.0	0.0	0.0	0.0
187	21	7	0.0	0.0		0.0	1.0		0.0	0.0	0.0	0.0
188	21	11	0.0	0.0		0.0	0.0	0.0		0.0	0.0	0.0
189	21	12	0.0	0.0		0.0	0.0	0.0	0.0		0.0	0.0
190	21	13	0.0	0.0		1.0	0.0	0.0	0.0	0.0		0.0
191	21	15	0.0	0.0		0.0	0.0	0.0	0.0	0.0	0.0
192	22	2		0.0	0.0	0.0	0.0	0.0	0.0	0.0	0.0	0.0
193	22	3	0.0		0.0	0.0	0.0	0.0	0.0	0.0	0.0	0.0
194	22	4	0.0	0.0		0.0	0.0	0.0	0.0	0.0	0.0	0.0
195	22	5	0.0	0.0	0.0		0.0	0.0	0.0	0.0	0.0	0.0
196	22	6	0.0	0.0	0.0	0.0		1.0	0.0	0.0	0.0	0.0
197	22	7	0.0	0.0	0.0	0.0	1.0		0.0	0.0	0.0	0.0
198	22	11	0.0	0.0	0.0	0.0	0.0	0.0		0.0	0.0	0.0
199	22	12	0.0	0.0	0.0	0.0	0.0	0.0	0.0		0.0	0.0
200	22	13	0.0	0.0	0.0	0.0	0.0	0.0	0.0	0.0		0.0
201	22	15	0.0	0.0	0.0	0.0	0.0	0.0	0.0	0.0	0.0
202	23	2		0.0	0.0		0.0	0.0	0.0	0.0	0.0	0.0
203	23	3	0.0		0.0		0.0	0.0	0.0	0.0	0.0	0.0
204	23	4	0.0	0.0			0.0	0.0	0.0	0.0	0.0	0.0
205	23	6	0.0	0.0	0.0			1.0	0.0	0.0	0.0	0.0
206	23	7	0.0	0.0	0.0		1.0		0.0	0.0	0.0	0.0
207	23	11	0.0	0.0	0.0		0.0	0.0		0.0	0.0	0.0
208	23	12	0.0	0.0	0.0		0.0	0.0	0.0		0.0	0.0
209	23	13	0.0	0.0	0.0		0.0	0.0	0.0	0.0		0.0
210	23	15	0.0	0.0	0.0		0.0	0.0	0.0	0.0	0.0
211	24	2		0.0	0.0		0.0	0.0	0.0	0.0	0.0	0.0
212	24	3	0.0		0.0		0.0	0.0	0.0	0.0	0.0	0.0
213	24	4	0.0	0.0			0.0	0.0	0.0	0.0	0.0	0.0
214	24	6	0.0	0.0	0.0			1.0	0.0	0.0	0.0	0.0
215	24	7	0.0	0.0	0.0		1.0		0.0	0.0	0.0	0.0
216	24	11	0.0	0.0	0.0		0.0	0.0		0.0	0.0	0.0
217	24	12	0.0	0.0	0.0		0.0	0.0	0.0		0.0	0.0
218	24	13	0.0	0.0	0.0		0.0	0.0	0.0	0.0		0.0
219	24	15	0.0	0.0	0.0		0.0	0.0	0.0	0.0	0.0
220	25	2		0.0		0.0	0.0	0.0	0.0	0.0	0.0	0.0
221	25	3	0.0			0.0	0.0	0.0	0.0	0.0	0.0	0.0
222	25	5	0.0	0.0			0.0	0.0	0.0	0.0	0.0	0.0
223	25	6	0.0	0.0		0.0		1.0	0.0	0.0	0.0	0.0
224	25	7	0.0	0.0		0.0	1.0		0.0	0.0	0.0	0.0
225	25	11	0.0	0.0		0.0	0.0	0.0		0.0	0.0	0.0
226	25	12	0.0	0.0		0.0	0.0	0.0	0.0		0.0	0.0
227	25	13	0.0	0.0		0.0	0.0	0.0	0.0	0.0		0.0
228	25	15	0.0	0.0		0.0	0.0	0.0	0.0	0.0	0.0
229	26	2		0.0	0.0	0.0	0.0	0.0	0.0	0.0	0.0	0.0
230	26	3	0.0		0.0	0.0	0.0	0.0	0.0	0.0	0.0	0.0
231	26	4	0.0	0.0		0.0	0.0	0.0	0.0	0.0	0.0	0.0
232	26	5	0.0	0.0	0.0		0.0	0.0	0.0	0.0	0.0	0.0
233	26	6	0.0	0.0	0.0	0.0		1.0	0.0	0.0	0.0	0.0
234	26	7	0.0	0.0	0.0	0.0	1.0		0.0	0.0	0.0	0.0
235	26	11	0.0	0.0	0.0	0.0	0.0	0.0		0.0	0.0	0.0
236	26	12	0.0	0.0	0.0	0.0	0.0	0.0	0.0		0.0	0.0
237	26	13	0.0	0.0	0.0	0.0	0.0	0.0	0.0	0.0		0.0
238	26	15	0.0	0.0	0.0	0.0	0.0	0.0	0.0	0.0	0.0
239	27	2		0.0		0.0	0.0	0.0	0.0	0.0	0.0	0.0
240	27	3	0.0			0.0	0.0	0.0	0.0	0.0	0.0	0.0
241	27	5	0.0	0.0			0.0	0.0	0.0	0.0	0.0	0.0
242	27	6	0.0	0.0		0.0		1.0	0.0	0.0	0.0	0.0
243	27	7	0.0	0.0		0.0	1.0		0.0	0.0	0.0	0.0
244	27	11	0.0	0.0		0.0	0.0	0.0		0.0	0.0	0.0
245	27	12	0.0	0.0		0.0	0.0	0.0	0.0		0.0	0.0
246	27	13	0.0	0.0		0.0	0.0	0.0	0.0	0.0		0.0
247	27	15	0.0	0.0		0.0	0.0	0.0	0.0	0.0	0.0
248	28	2		0.0		0.0	0.0	0.0	0.0	0.0	0.0	0.0
249	28	3	0.0			0.0	0.0	0.0	0.0	0.0	0.0	0.0
250	28	5	0.0	0.0			0.0	0.0	0.0	0.0	0.0	0.0
251	28	6	0.0	0.0		0.0		1.0	0.0	0.0	0.0	0.0
252	28	7	0.0	0.0		0.0	1.0		0.0	0.0	0.0	0.0
253	28	11	0.0	0.0		0.0	0.0	0.0		0.0	0.0	0.0
254	28	12	0.0	0.0		0.0	0.0	0.0	0.0		0.0	0.0
255	28	13	0.0	0.0		0.0	0.0	0.0	0.0	0.0		0.0
256	28	15	0.0	0.0		0.0	0.0	0.0	0.0	0.0	0.0
257	29	2		0.0	0.0	0.0	0.0	0.0	0.0	0.0	0.0	0.0
258	29	3	0.0		0.0	0.0	0.0	0.0	0.0	0.0	0.0	0.0
259	29	4	0.0	0.0		0.0	0.0	0.0	0.0	0.0	0.0	0.0
260	29	5	0.0	0.0	0.0		0.0	0.0	0.0	0.0	0.0	0.0
261	29	6	0.0	0.0	0.0	0.0		1.0	0.0	0.0	0.0	0.0
262	29	7	0.0	0.0	0.0	0.0	1.0		0.0	0.0	0.0	0.0
263	29	11	0.0	0.0	0.0	0.0	0.0	0.0		0.0	0.0	0.0
264	29	12	0.0	0.0	0.0	0.0	0.0	0.0	0.0		0.0	0.0
265	29	13	0.0	0.0	0.0	0.0	0.0	0.0	0.0	0.0		0.0
266	29	15	0.0	0.0	0.0	0.0	0.0	0.0	0.0	0.0	0.0
267	30	2		0.0	0.0		0.0	0.0	0.0	0.0	0.0	0.0
268	30	3	0.0		0.0		0.0	0.0	0.0	0.0	0.0	0.0
269	30	4	0.0	0.0			0.0	0.0	0.0	0.0	0.0	0.0
270	30	6	0.0	0.0	0.0			1.0	0.0	0.0	0.0	0.0
271	30	7	0.0	0.0	0.0		1.0		0.0	0.0	0.0	0.0
272	30	11	0.0	0.0	0.0		0.0	0.0		0.0	0.0	0.0
273	30	12	0.0	0.0	0.0		0.0	0.0	0.0		0.0	0.0
274	30	13	0.0	0.0	0.0		0.0	0.0	0.0	0.0		0.0
275	30	15	0.0	0.0	0.0		0.0	0.0	0.0	0.0	0.0
276	31	2		0.0	0.0		0.0	0.0	0.0	0.0	0.0	0.0
277	31	3	0.0		0.0		0.0	0.0	0.0	0.0	0.0	0.0
278	31	4	0.0	0.0			0.0	0.0	0.0	0.0	0.0	0.0
279	31	6	0.0	0.0	0.0			1.0	0.0	0.0	0.0	0.0
280	31	7	0.0	0.0	0.0		1.0		0.0	0.0	0.0	0.0
281	31	11	0.0	0.0	0.0		0.0	0.0		0.0	0.0	0.0
282	31	12	0.0	0.0	0.0		0.0	0.0	0.0		0.0	0.0
283	31	13	0.0	0.0	0.0		0.0	0.0	0.0	0.0		0.0
284	31	15	0.0	0.0	0.0		0.0	0.0	0.0	0.0	0.0
285	32	2		0.0	0.0		0.0	0.0	0.0	0.0	0.0	0.0
286	32	3	0.0		0.0		0.0	0.0	0.0	0.0	0.0	0.0
287	32	4	0.0	0.0			0.0	0.0	0.0	0.0	0.0	0.0
288	32	6	0.0	0.0	0.0			1.0	0.0	0.0	0.0	0.0
289	32	7	0.0	0.0	0.0		1.0		0.0	0.0	0.0	0.0
290	32	11	0.0	0.0	0.0		0.0	0.0		0.0	0.0	0.0
291	32	12	0.0	0.0	0.0		0.0	0.0	0.0		0.0	0.0
292	32	13	0.0	0.0	0.0		0.0	0.0	0.0	0.0		0.0
293	32	15	0.0	0.0	0.0		0.0	0.0	0.0	0.0	0.0
294	33	2		0.0	0.0		0.0	0.0	0.0	0.0	0.0	0.0
295	33	3	0.0		0.0		0.0	0.0	0.0	0.0	0.0	0.0
296	33	4	0.0	0.0			0.0	0.0	0.0	0.0	0.0	0.0
297	33	6	0.0	0.0	0.0			1.0	0.0	0.0	0.0	0.0
298	33	7	0.0	0.0	0.0		1.0		0.0	0.0	0.0	0.0
299	33	11	0.0	0.0	0.0		0.0	0.0		0.0	0.0	0.0
300	33	12	0.0	0.0	0.0		0.0	0.0	0.0		0.0	0.0
301	33	13	0.0	0.0	0.0		0.0	0.0	0.0	0.0		0.0
302	33	15	0.0	0.0	0.0		0.0	0.0	0.0	0.0	0.0
303	34	2		0.0	0.0		0.0	0.0	0.0	0.0	0.0	0.0
304	34	3	0.0		0.0		0.0	0.0	0.0	0.0	0.0	0.0
305	34	4	0.0	0.0			0.0	0.0	0.0	0.0	0.0	0.0
306	34	6	0.0	0.0	0.0			1.0	0.0	0.0	0.0	0.0
307	34	7	0.0	0.0	0.0		1.0		0.0	0.0	0.0	0.0
308	34	11	0.0	0.0	0.0		0.0	0.0		0.0	0.0	0.0
309	34	12	0.0	0.0	0.0		0.0	0.0	0.0		0.0	0.0
310	34	13	0.0	0.0	0.0		0.0	0.0	0.0	0.0		0.0
311	34	15	0.0	0.0	0.0		0.0	0.0	0.0	0.0	0.0
312	35	2		0.0	0.0		0.0	0.0	0.0	0.0	0.0	0.0
313	35	3	0.0		0.0		0.0	0.0	0.0	0.0	0.0	0.0
314	35	4	0.0	0.0			0.0	0.0	0.0	0.0	0.0	0.0
315	35	6	0.0	0.0	0.0			1.0	0.0	0.0	0.0	0.0
316	35	7	0.0	0.0	0.0		1.0		0.0	0.0	0.0	0.0
317	35	11	0.0	0.0	0.0		0.0	0.0		0.0	0.0	0.0
318	35	12	0.0	0.0	0.0		0.0	0.0	0.0		0.0	0.0
319	35	13	0.0	0.0	0.0		0.0	0.0	0.0	0.0		0.0
320	35	15	0.0	0.0	0.0		0.0	0.0	0.0	0.0	0.0
321	36	3			0.0			0.0	0.0	0.0	0.0	0.0
322	36	4		0.0				0.0	0.0	0.0	0.0	0.0
323	36	7		0.0	0.0				0.0	0.0	0.0	0.0
324	36	11		0.0	0.0			0.0		0.0	0.0	0.0
325	36	12		0.0	0.0			0.0	0.0		0.0	0.0
326	36	13		0.0	0.0			0.0	0.0	0.0		0.0
327	36	15		0.0	0.0			0.0	0.0	0.0	0.0
328	37	2		0.0	0.0			0.0	0.0	0.0	0.0	0.0
329	37	3	0.0		0.0			0.0	0.0	0.0	0.0	0.0
330	37	4	0.0	0.0				0.0	0.0	0.0	0.0	0.0
331	37	7	0.0	0.0	0.0				0.0	0.0	0.0	0.0
332	37	11	0.0	0.0	0.0			0.0		0.0	0.0	0.0
333	37	12	0.0	0.0	0.0			0.0	0.0		0.0	0.0
334	37	13	0.0	0.0	0.0			0.0	0.0	0.0		0.0
335	37	15	0.0	0.0	0.0			0.0	0.0	0.0	0.0
336	38	2		0.0	0.0		0.0	0.0	0.0	0.0	0.0	0.0
337	38	3	0.0		0.0		0.0	0.0	0.0	0.0	0.0	0.0
338	38	4	0.0	0.0			0.0	0.0	0.0	0.0	0.0	0.0
339	38	6	0.0	0.0	0.0			1.0	0.0	0.0	0.0	0.0
340	38	7	0.0	0.0	0.0		1.0		0.0	0.0	0.0	0.0
341	38	11	0.0	0.0	0.0		0.0	0.0		0.0	0.0	0.0
342	38	12	0.0	0.0	0.0		0.0	0.0	0.0		0.0	0.0
343	38	13	0.0	0.0	0.0		0.0	0.0	0.0	0.0		0.0
344	38	15	0.0	0.0	0.0		0.0	0.0	0.0	0.0	0.0
345	39	2		0.0	0.0	0.0	0.0	0.0	0.0	0.0	0.0	0.0
346	39	3	0.0		0.0	0.0	0.0	0.0	0.0	0.0	0.0	0.0
347	39	4	0.0	0.0		0.0	0.0	0.0	0.0	0.0	0.0	0.0
348	39	5	0.0	0.0	0.0		0.0	0.0	0.0	0.0	0.0	0.0
349	39	6	0.0	0.0	0.0	0.0		1.0	0.0	0.0	0.0	0.0
350	39	7	0.0	0.0	0.0	0.0	1.0		0.0	0.0	0.0	0.0
351	39	11	0.0	0.0	0.0	0.0	0.0	0.0		0.0	0.0	0.0
352	39	12	0.0	0.0	0.0	0.0	0.0	0.0	0.0		0.0	0.0
353	39	13	0.0	0.0	0.0	0.0	0.0	0.0	0.0	0.0		0.0
354	39	15	0.0	0.0	0.0	0.0	0.0	0.0	0.0	0.0	0.0
355	40	3				0.0	0.0	0.0	0.0	0.0	0.0	0.0
356	40	5		0.0			0.0	0.0	0.0	0.0	0.0	0.0
357	40	6		0.0		0.0		1.0	0.0	0.0	0.0	0.0
358	40	7		0.0		0.0	1.0		0.0	0.0	0.0	0.0
359	40	11		0.0		0.0	0.0	0.0		0.0	0.0	0.0
360	40	12		0.0		0.0	0.0	0.0	0.0		0.0	0.0
361	40	13		0.0		0.0	0.0	0.0	0.0	0.0		0.0
362	40	15		0.0		0.0	0.0	0.0	0.0	0.0	0.0
363	41	3				0.0	0.0	0.0	0.0	0.0	0.0	0.0
364	41	5		0.0			0.0	0.0	0.0	0.0	0.0	0.0
365	41	6		0.0		0.0		1.0	0.0	0.0	0.0	0.0
366	41	7		0.0		0.0	1.0		0.0	0.0	0.0	0.0
367	41	11		0.0		0.0	0.0	0.0		0.0	0.0	0.0
368	41	12		0.0		0.0	0.0	0.0	0.0		0.0	0.0
369	41	13		0.0		0.0	0.0	0.0	0.0	0.0		0.0
370	41	15		0.0		0.0	0.0	0.0	0.0	0.0	0.0
371	42	3				0.0		0.0	0.0	0.0	0.0	0.0
372	42	5		0.0				0.0	0.0	0.0	0.0	0.0
373	42	7		0.0		0.0			0.0	0.0	0.0	0.0
374	42	11		0.0		0.0		0.0		0.0	0.0	0.0
375	42	12		0.0		0.0		0.0	0.0		0.0	0.0
376	42	13		0.0		0.0		0.0	0.0	0.0		0.0
377	42	15		0.0		0.0		0.0	0.0	0.0	0.0
378	43	3				0.0	0.0	0.0	0.0	0.0	0.0	0.0
379	43	5		0.0			0.0	0.0	0.0	0.0	0.0	0.0
380	43	6		0.0		0.0		1.0	0.0	0.0	0.0	0.0
381	43	7		0.0		0.0	1.0		0.0	0.0	0.0	0.0
382	43	11		0.0		0.0	0.0	0.0		0.0	0.0	0.0
383	43	12		0.0		0.0	0.0	0.0	0.0		0.0	0.0
384	43	13		0.0		0.0	0.0	0.0	0.0	0.0		0.0
385	43	15		0.0		0.0	0.0	0.0	0.0	0.0	0.0
386	44	3				0.0	0.0	0.0	0.0	0.0	0.0	0.0
387	44	5		0.0			0.0	0.0	0.0	0.0	0.0	0.0
388	44	6		0.0		0.0		1.0	0.0	0.0	0.0	0.0
389	44	7		0.0		0.0	1.0		0.0	0.0	0.0	0.0
390	44	11		0.0		0.0	0.0	0.0		0.0	0.0	0.0
391	44	12		0.0		0.0	0.0	0.0	0.0		0.0	0.0
392	44	13		0.0		0.0	0.0	0.0	0.0	0.0		0.0
393	44	15		0.0		0.0	0.0	0.0	0.0	0.0	0.0
394	45	2		0.0		0.0	0.0	0.0	0.0	0.0	0.0	0.0
395	45	3	0.0			0.0	0.0	0.0	0.0	0.0	0.0	0.0
396	45	5	0.0	0.0			0.0	0.0	0.0	0.0	0.0	0.0
397	45	6	0.0	0.0		0.0		1.0	0.0	0.0	0.0	1.0
398	45	7	0.0	0.0		0.0	1.0		0.0	0.0	0.0	0.0
399	45	11	0.0	0.0		0.0	0.0	0.0		0.0	0.0	0.0
400	45	12	0.0	0.0		0.0	0.0	0.0	0.0		0.0	0.0
401	45	13	0.0	0.0		0.0	0.0	0.0	0.0	0.0		0.0
402	45	15	0.0	0.0		0.0	1.0	0.0	0.0	0.0	0.0
403	46	2		0.0		0.0	0.0	0.0	0.0	0.0	0.0
404	46	3	0.0			0.0	0.0	0.0	0.0	0.0	0.0
405	46	5	0.0	0.0			0.0	0.0	0.0	0.0	0.0
406	46	6	0.0	0.0		0.0		1.0	0.0	0.0	0.0
407	46	7	0.0	0.0		0.0	1.0		0.0	0.0	0.0
408	46	11	0.0	0.0		0.0	0.0	0.0		0.0	0.0
409	46	12	0.0	0.0		0.0	0.0	0.0	0.0		0.0
410	46	13	0.0	0.0		0.0	0.0	0.0	0.0	0.0
411	47	2		0.0	0.0	0.0	0.0	0.0	0.0	0.0	0.0
412	47	3	0.0		0.0	0.0	0.0	0.0	0.0	0.0	0.0
413	47	4	0.0	0.0		0.0	0.0	0.0	0.0	0.0	0.0
414	47	5	0.0	0.0	0.0		0.0	0.0	0.0	0.0	0.0
415	47	6	0.0	0.0	0.0	0.0		1.0	0.0	0.0	0.0
416	47	7	0.0	0.0	0.0	0.0	1.0		0.0	0.0	0.0
417	47	11	0.0	0.0	0.0	0.0	0.0	0.0		0.0	0.0
418	47	12	0.0	0.0	0.0	0.0	0.0	0.0	0.0		0.0
419	47	13	0.0	0.0	0.0	0.0	0.0	0.0	0.0	0.0
420	48	2		0.0	0.0	0.0	0.0	0.0	0.0	0.0	0.0
421	48	3	0.0		0.0	0.0	0.0	0.0	0.0	0.0	0.0
422	48	4	0.0	0.0		0.0	0.0	0.0	0.0	0.0	0.0
423	48	5	0.0	0.0	0.0		0.0	0.0	0.0	0.0	0.0
424	48	6	0.0	0.0	0.0	0.0		1.0	0.0	0.0	0.0
425	48	7	0.0	0.0	0.0	0.0	1.0		0.0	0.0	0.0
426	48	11	0.0	0.0	0.0	0.0	0.0	0.0		0.0	0.0
427	48	12	0.0	0.0	0.0	0.0	0.0	0.0	0.0		0.0
428	48	13	0.0	0.0	0.0	0.0	0.0	0.0	0.0	0.0
429	49	2		0.0	0.0	0.0	0.0	0.0	0.0	0.0	0.0
430	49	3	0.0		0.0	0.0	0.0	0.0	0.0	0.0	0.0
431	49	4	0.0	0.0		0.0	0.0	0.0	0.0	0.0	0.0
432	49	5	0.0	0.0	0.0		0.0	0.0	0.0	0.0	0.0
433	49	6	0.0	0.0	0.0	0.0		1.0	0.0	0.0	0.0
434	49	7	0.0	0.0	0.0	0.0	1.0		0.0	0.0	0.0
435	49	11	0.0	0.0	0.0	0.0	0.0	0.0		0.0	0.0
436	49	12	0.0	0.0	0.0	0.0	0.0	0.0	0.0		0.0
437	49	13	0.0	0.0	0.0	0.0	0.0	0.0	0.0	0.0
438	50	2		0.0	0.0	0.0	0.0	0.0	0.0	0.0	0.0
439	50	3	0.0		0.0	0.0	0.0	0.0	0.0	0.0	0.0
440	50	4	0.0	0.0		0.0	0.0	0.0	0.0	0.0	0.0
441	50	5	0.0	0.0	0.0		0.0	0.0	0.0	0.0	0.0
442	50	6	0.0	0.0	0.0	0.0		1.0	0.0	0.0	0.0
443	50	7	0.0	0.0	0.0	0.0	1.0		0.0	0.0	0.0
444	50	11	0.0	0.0	0.0	0.0	0.0	0.0		0.0	0.0
445	50	12	0.0	0.0	0.0	0.0	0.0	0.0	0.0		0.0
446	50	13	0.0	0.0	0.0	0.0	0.0	0.0	0.0	0.0
447	51	2		0.0	0.0	0.0	0.0	0.0	0.0	0.0	0.0	0.0
448	51	3	0.0		0.0	0.0	0.0	0.0	0.0	0.0	0.0	0.0
449	51	4	0.0	0.0		0.0	0.0	0.0	0.0	0.0	0.0	0.0
450	51	5	0.0	0.0	0.0		0.0	0.0	0.0	0.0	0.0	0.0
451	51	6	0.0	0.0	0.0	0.0		1.0	0.0	0.0	0.0	1.0
452	51	7	0.0	0.0	0.0	0.0	1.0		0.0	0.0	0.0	0.0
453	51	11	0.0	0.0	0.0	0.0	0.0	0.0		0.0	0.0	0.0
454	51	12	0.0	0.0	0.0	0.0	0.0	0.0	0.0		0.0	0.0
455	51	13	0.0	0.0	0.0	0.0	0.0	0.0	0.0	0.0		0.0
456	51	15	0.0	0.0	0.0	0.0	1.0	0.0	0.0	0.0	0.0
