## Supplementary material for "The BumbleBox: An open-source platform for quantifying behavior in bumblebee colonies": Sample BumbleBox Data Output: bumblebox-01_2023-10-28_17-20-02_raw.csv

filename	colony number	datetime	frame	ID	centroidX	centroidY	frontX	frontY
bumblebox-01_2023-10-28_17-20-02	01	2023-10-28_17-20-02	0	13	1855.75	2834.75	1864.5	2863.5
bumblebox-01_2023-10-28_17-20-02	01	2023-10-28_17-20-02	0	9	1992.25	2326.25	2009.0	2303.0
bumblebox-01_2023-10-28_17-20-02	01	2023-10-28_17-20-02	0	3	2533.75	1980.75	2555.5	1957.5
bumblebox-01_2023-10-28_17-20-02	01	2023-10-28_17-20-02	0	12	2109.75	1943.0	2084.5	1955.0
bumblebox-01_2023-10-28_17-20-02	01	2023-10-28_17-20-02	0	11	2746.5	1700.25	2768.5	1715.0
bumblebox-01_2023-10-28_17-20-02	01	2023-10-28_17-20-02	0	1	2444.25	1474.0	2461.0	1499.0
bumblebox-01_2023-10-28_17-20-02	01	2023-10-28_17-20-02	0	5	1503.25	1277.0	1500.5	1301.5
bumblebox-01_2023-10-28_17-20-02	01	2023-10-28_17-20-02	0	6	1959.25	1125.0	1950.0	1110.5
bumblebox-01_2023-10-28_17-20-02	01	2023-10-28_17-20-02	0	15	2232.5	516.75	2243.0	487.5
bumblebox-01_2023-10-28_17-20-02	01	2023-10-28_17-20-02	0	7	670.75	2017.5	641.5	2026.5
bumblebox-01_2023-10-28_17-20-02	01	2023-10-28_17-20-02	1	13	1893.75	2817.25	1909.0	2842.5
bumblebox-01_2023-10-28_17-20-02	01	2023-10-28_17-20-02	1	9	1991.5	2326.25	2008.5	2302.5
bumblebox-01_2023-10-28_17-20-02	01	2023-10-28_17-20-02	1	3	2534.0	1981.0	2555.5	1958.0
bumblebox-01_2023-10-28_17-20-02	01	2023-10-28_17-20-02	1	12	2121.5	1939.25	2102.5	1961.0
bumblebox-01_2023-10-28_17-20-02	01	2023-10-28_17-20-02	1	11	2746.0	1700.75	2768.5	1715.5
bumblebox-01_2023-10-28_17-20-02	01	2023-10-28_17-20-02	1	1	2456.75	1496.25	2461.5	1521.5
bumblebox-01_2023-10-28_17-20-02	01	2023-10-28_17-20-02	1	5	1503.75	1277.0	1500.5	1301.0
bumblebox-01_2023-10-28_17-20-02	01	2023-10-28_17-20-02	1	15	2226.25	522.75	2237.0	494.5
bumblebox-01_2023-10-28_17-20-02	01	2023-10-28_17-20-02	1	7	671.75	2017.75	642.0	2026.5
bumblebox-01_2023-10-28_17-20-02	01	2023-10-28_17-20-02	2	13	1828.75	2847.25	1834.5	2873.0
bumblebox-01_2023-10-28_17-20-02	01	2023-10-28_17-20-02	2	3	2534.0	1981.0	2555.5	1958.5
bumblebox-01_2023-10-28_17-20-02	01	2023-10-28_17-20-02	2	12	2142.0	1940.0	2128.0	1964.5
bumblebox-01_2023-10-28_17-20-02	01	2023-10-28_17-20-02	2	11	2746.25	1700.75	2769.0	1715.5
bumblebox-01_2023-10-28_17-20-02	01	2023-10-28_17-20-02	2	1	2481.75	1566.5	2485.0	1596.5
bumblebox-01_2023-10-28_17-20-02	01	2023-10-28_17-20-02	2	5	1504.75	1281.0	1501.5	1305.0
bumblebox-01_2023-10-28_17-20-02	01	2023-10-28_17-20-02	2	15	2227.75	522.25	2239.5	494.5
bumblebox-01_2023-10-28_17-20-02	01	2023-10-28_17-20-02	2	7	673.25	2018.25	643.5	2027.0
bumblebox-01_2023-10-28_17-20-02	01	2023-10-28_17-20-02	3	13	1852.5	2849.75	1858.0	2871.0
bumblebox-01_2023-10-28_17-20-02	01	2023-10-28_17-20-02	3	9	1988.25	2324.75	2005.5	2301.0
bumblebox-01_2023-10-28_17-20-02	01	2023-10-28_17-20-02	3	3	2534.0	1980.75	2555.5	1958.5
bumblebox-01_2023-10-28_17-20-02	01	2023-10-28_17-20-02	3	12	2136.25	1923.75	2131.5	1954.5
bumblebox-01_2023-10-28_17-20-02	01	2023-10-28_17-20-02	3	11	2746.25	1700.25	2768.5	1715.0
bumblebox-01_2023-10-28_17-20-02	01	2023-10-28_17-20-02	3	1	2515.75	1685.5	2518.5	1718.5
bumblebox-01_2023-10-28_17-20-02	01	2023-10-28_17-20-02	3	5	1503.5	1280.0	1501.0	1303.5
bumblebox-01_2023-10-28_17-20-02	01	2023-10-28_17-20-02	3	15	2228.0	523.75	2240.0	496.0
bumblebox-01_2023-10-28_17-20-02	01	2023-10-28_17-20-02	3	7	674.75	2018.5	645.0	2027.5
bumblebox-01_2023-10-28_17-20-02	01	2023-10-28_17-20-02	4	13	1848.75	2833.0	1852.5	2857.5
bumblebox-01_2023-10-28_17-20-02	01	2023-10-28_17-20-02	4	9	1987.25	2325.25	2004.5	2302.0
bumblebox-01_2023-10-28_17-20-02	01	2023-10-28_17-20-02	4	3	2533.25	1981.75	2554.5	1958.5
bumblebox-01_2023-10-28_17-20-02	01	2023-10-28_17-20-02	4	12	2147.75	1943.75	2147.5	1975.0
bumblebox-01_2023-10-28_17-20-02	01	2023-10-28_17-20-02	4	11	2746.25	1700.75	2769.0	1715.5
bumblebox-01_2023-10-28_17-20-02	01	2023-10-28_17-20-02	4	1	2506.75	1703.0	2504.5	1734.5
bumblebox-01_2023-10-28_17-20-02	01	2023-10-28_17-20-02	4	5	1503.75	1278.0	1500.5	1302.0
bumblebox-01_2023-10-28_17-20-02	01	2023-10-28_17-20-02	4	15	2227.0	521.5	2240.0	494.0
bumblebox-01_2023-10-28_17-20-02	01	2023-10-28_17-20-02	4	7	674.75	2018.0	645.0	2027.0
bumblebox-01_2023-10-28_17-20-02	01	2023-10-28_17-20-02	5	13	1860.0	2808.5	1865.5	2837.0
bumblebox-01_2023-10-28_17-20-02	01	2023-10-28_17-20-02	5	9	1989.25	2323.75	2006.5	2301.0
bumblebox-01_2023-10-28_17-20-02	01	2023-10-28_17-20-02	5	3	2532.5	1980.5	2553.0	1957.5
bumblebox-01_2023-10-28_17-20-02	01	2023-10-28_17-20-02	5	12	2161.25	1958.25	2160.5	1989.0
bumblebox-01_2023-10-28_17-20-02	01	2023-10-28_17-20-02	5	1	2498.0	1735.5	2494.5	1765.0
bumblebox-01_2023-10-28_17-20-02	01	2023-10-28_17-20-02	5	11	2746.5	1700.75	2769.5	1715.5
bumblebox-01_2023-10-28_17-20-02	01	2023-10-28_17-20-02	5	5	1503.25	1283.0	1500.0	1307.0
bumblebox-01_2023-10-28_17-20-02	01	2023-10-28_17-20-02	5	15	2229.0	524.5	2241.0	497.0
bumblebox-01_2023-10-28_17-20-02	01	2023-10-28_17-20-02	5	7	675.75	2018.0	645.0	2027.0
bumblebox-01_2023-10-28_17-20-02	01	2023-10-28_17-20-02	6	13	1858.75	2852.0	1861.0	2868.0
bumblebox-01_2023-10-28_17-20-02	01	2023-10-28_17-20-02	6	9	1990.25	2324.25	2008.0	2301.5
bumblebox-01_2023-10-28_17-20-02	01	2023-10-28_17-20-02	6	12	2188.25	1996.0	2201.5	2023.5
bumblebox-01_2023-10-28_17-20-02	01	2023-10-28_17-20-02	6	3	2532.25	1981.0	2553.5	1958.5
bumblebox-01_2023-10-28_17-20-02	01	2023-10-28_17-20-02	6	1	2516.0	1763.25	2500.5	1792.0
bumblebox-01_2023-10-28_17-20-02	01	2023-10-28_17-20-02	6	11	2746.5	1700.75	2769.0	1715.5
bumblebox-01_2023-10-28_17-20-02	01	2023-10-28_17-20-02	6	5	1503.5	1285.75	1501.0	1310.0
bumblebox-01_2023-10-28_17-20-02	01	2023-10-28_17-20-02	6	15	2229.25	521.75	2242.0	494.0
bumblebox-01_2023-10-28_17-20-02	01	2023-10-28_17-20-02	6	7	675.0	2018.0	645.5	2027.0
bumblebox-01_2023-10-28_17-20-02	01	2023-10-28_17-20-02	6	6	1970.0	1114.0	1992.5	1116.5
bumblebox-01_2023-10-28_17-20-02	01	2023-10-28_17-20-02	7	13	1874.0	2833.5	1879.0	2857.5
bumblebox-01_2023-10-28_17-20-02	01	2023-10-28_17-20-02	7	9	1991.75	2322.75	2010.0	2300.0
bumblebox-01_2023-10-28_17-20-02	01	2023-10-28_17-20-02	7	12	2174.5	1982.5	2203.0	1998.0
bumblebox-01_2023-10-28_17-20-02	01	2023-10-28_17-20-02	7	3	2532.5	1980.75	2554.0	1957.5
bumblebox-01_2023-10-28_17-20-02	01	2023-10-28_17-20-02	7	11	2744.0	1701.25	2764.5	1719.0
bumblebox-01_2023-10-28_17-20-02	01	2023-10-28_17-20-02	7	15	2230.0	523.75	2242.5	496.5
bumblebox-01_2023-10-28_17-20-02	01	2023-10-28_17-20-02	7	7	676.75	2018.5	647.0	2028.0
bumblebox-01_2023-10-28_17-20-02	01	2023-10-28_17-20-02	8	13	1897.5	2796.0	1920.0	2817.0
bumblebox-01_2023-10-28_17-20-02	01	2023-10-28_17-20-02	8	9	1991.25	2319.5	2009.0	2297.0
bumblebox-01_2023-10-28_17-20-02	01	2023-10-28_17-20-02	8	3	2530.0	1986.25	2552.0	1963.5
bumblebox-01_2023-10-28_17-20-02	01	2023-10-28_17-20-02	8	12	2182.75	1968.75	2211.0	1984.5
bumblebox-01_2023-10-28_17-20-02	01	2023-10-28_17-20-02	8	1	2514.25	1726.5	2509.0	1757.0
bumblebox-01_2023-10-28_17-20-02	01	2023-10-28_17-20-02	8	11	2741.5	1697.25	2762.5	1715.5
bumblebox-01_2023-10-28_17-20-02	01	2023-10-28_17-20-02	8	5	1493.0	1262.75	1484.0	1284.5
bumblebox-01_2023-10-28_17-20-02	01	2023-10-28_17-20-02	8	15	2230.75	524.5	2244.0	497.0
bumblebox-01_2023-10-28_17-20-02	01	2023-10-28_17-20-02	8	7	677.25	2018.75	647.5	2029.0
bumblebox-01_2023-10-28_17-20-02	01	2023-10-28_17-20-02	9	13	2050.5	2823.0	2069.0	2835.0
bumblebox-01_2023-10-28_17-20-02	01	2023-10-28_17-20-02	9	9	1984.25	2321.75	2001.0	2298.0
bumblebox-01_2023-10-28_17-20-02	01	2023-10-28_17-20-02	9	3	2522.75	1996.5	2546.0	1974.5
bumblebox-01_2023-10-28_17-20-02	01	2023-10-28_17-20-02	9	12	2190.75	1968.75	2218.0	1984.5
bumblebox-01_2023-10-28_17-20-02	01	2023-10-28_17-20-02	9	11	2744.5	1699.25	2765.0	1716.5
bumblebox-01_2023-10-28_17-20-02	01	2023-10-28_17-20-02	9	6	2040.75	1164.25	2061.5	1190.0
bumblebox-01_2023-10-28_17-20-02	01	2023-10-28_17-20-02	9	7	678.25	2019.0	649.0	2028.5
bumblebox-01_2023-10-28_17-20-02	01	2023-10-28_17-20-02	9	5	1493.25	1276.25	1487.5	1300.5
bumblebox-01_2023-10-28_17-20-02	01	2023-10-28_17-20-02	9	15	2230.25	525.75	2243.5	498.5
bumblebox-01_2023-10-28_17-20-02	01	2023-10-28_17-20-02	10	9	1985.25	2322.0	2001.0	2298.0
bumblebox-01_2023-10-28_17-20-02	01	2023-10-28_17-20-02	10	3	2525.25	1999.0	2549.0	1978.0
bumblebox-01_2023-10-28_17-20-02	01	2023-10-28_17-20-02	10	12	2187.25	1973.75	2214.5	1990.5
bumblebox-01_2023-10-28_17-20-02	01	2023-10-28_17-20-02	10	1	2522.75	1717.25	2513.5	1740.5
bumblebox-01_2023-10-28_17-20-02	01	2023-10-28_17-20-02	10	11	2744.25	1699.25	2766.5	1715.5
bumblebox-01_2023-10-28_17-20-02	01	2023-10-28_17-20-02	10	5	1492.25	1289.0	1489.5	1314.5
bumblebox-01_2023-10-28_17-20-02	01	2023-10-28_17-20-02	10	6	2015.75	1192.5	2019.5	1222.5
bumblebox-01_2023-10-28_17-20-02	01	2023-10-28_17-20-02	10	15	2229.25	524.5	2242.0	497.0
bumblebox-01_2023-10-28_17-20-02	01	2023-10-28_17-20-02	10	13	2063.5	2857.5	2072.0	2877.0
bumblebox-01_2023-10-28_17-20-02	01	2023-10-28_17-20-02	10	7	678.0	2019.5	649.5	2029.0
bumblebox-01_2023-10-28_17-20-02	01	2023-10-28_17-20-02	11	9	1984.75	2322.25	2001.0	2298.0
bumblebox-01_2023-10-28_17-20-02	01	2023-10-28_17-20-02	11	3	2526.25	1999.25	2550.5	1979.0
bumblebox-01_2023-10-28_17-20-02	01	2023-10-28_17-20-02	11	12	2205.5	1982.5	2233.5	1998.0
bumblebox-01_2023-10-28_17-20-02	01	2023-10-28_17-20-02	11	11	2745.0	1699.75	2767.0	1715.0
bumblebox-01_2023-10-28_17-20-02	01	2023-10-28_17-20-02	11	5	1490.0	1288.5	1487.0	1314.0
bumblebox-01_2023-10-28_17-20-02	01	2023-10-28_17-20-02	11	6	2002.75	1237.75	2006.5	1270.5
bumblebox-01_2023-10-28_17-20-02	01	2023-10-28_17-20-02	11	15	2230.25	529.5	2245.0	503.0
bumblebox-01_2023-10-28_17-20-02	01	2023-10-28_17-20-02	11	7	678.5	2020.0	649.0	2030.0
bumblebox-01_2023-10-28_17-20-02	01	2023-10-28_17-20-02	11	1	2513.75	1710.75	2501.0	1740.0
bumblebox-01_2023-10-28_17-20-02	01	2023-10-28_17-20-02	12	9	1984.5	2323.25	2002.0	2300.0
bumblebox-01_2023-10-28_17-20-02	01	2023-10-28_17-20-02	12	3	2525.5	2003.5	2550.0	1983.5
bumblebox-01_2023-10-28_17-20-02	01	2023-10-28_17-20-02	12	12	2203.5	1986.25	2231.5	2001.5
bumblebox-01_2023-10-28_17-20-02	01	2023-10-28_17-20-02	12	1	2519.25	1713.75	2506.5	1743.5
bumblebox-01_2023-10-28_17-20-02	01	2023-10-28_17-20-02	12	11	2745.75	1700.0	2768.0	1715.5
bumblebox-01_2023-10-28_17-20-02	01	2023-10-28_17-20-02	12	6	2005.25	1333.25	2008.5	1365.5
bumblebox-01_2023-10-28_17-20-02	01	2023-10-28_17-20-02	12	5	1492.25	1297.5	1492.0	1322.5
bumblebox-01_2023-10-28_17-20-02	01	2023-10-28_17-20-02	12	15	2232.5	526.0	2248.0	500.0
bumblebox-01_2023-10-28_17-20-02	01	2023-10-28_17-20-02	12	13	2087.5	2965.75	2095.0	2982.5
bumblebox-01_2023-10-28_17-20-02	01	2023-10-28_17-20-02	12	7	680.0	2020.0	651.0	2030.0
bumblebox-01_2023-10-28_17-20-02	01	2023-10-28_17-20-02	13	13	2125.25	2938.25	2146.0	2946.5
bumblebox-01_2023-10-28_17-20-02	01	2023-10-28_17-20-02	13	9	1984.0	2322.25	2001.5	2299.0
bumblebox-01_2023-10-28_17-20-02	01	2023-10-28_17-20-02	13	3	2526.25	2002.75	2550.5	1982.5
bumblebox-01_2023-10-28_17-20-02	01	2023-10-28_17-20-02	13	12	2207.75	1992.5	2235.0	2008.0
bumblebox-01_2023-10-28_17-20-02	01	2023-10-28_17-20-02	13	1	2518.0	1712.25	2507.0	1742.0
bumblebox-01_2023-10-28_17-20-02	01	2023-10-28_17-20-02	13	11	2744.5	1699.25	2767.0	1714.5
bumblebox-01_2023-10-28_17-20-02	01	2023-10-28_17-20-02	13	5	1492.5	1283.25	1490.5	1308.5
bumblebox-01_2023-10-28_17-20-02	01	2023-10-28_17-20-02	13	15	2226.0	533.25	2242.0	508.0
bumblebox-01_2023-10-28_17-20-02	01	2023-10-28_17-20-02	13	7	681.5	2020.0	652.5	2030.5
bumblebox-01_2023-10-28_17-20-02	01	2023-10-28_17-20-02	13	6	2049.75	1396.75	2052.0	1422.0
bumblebox-01_2023-10-28_17-20-02	01	2023-10-28_17-20-02	14	13	2166.5	2925.25	2194.0	2932.0
bumblebox-01_2023-10-28_17-20-02	01	2023-10-28_17-20-02	14	9	1984.5	2321.25	2002.5	2298.5
bumblebox-01_2023-10-28_17-20-02	01	2023-10-28_17-20-02	14	3	2527.5	2002.25	2552.0	1982.5
bumblebox-01_2023-10-28_17-20-02	01	2023-10-28_17-20-02	14	12	2197.25	1987.75	2225.5	2003.0
bumblebox-01_2023-10-28_17-20-02	01	2023-10-28_17-20-02	14	11	2744.75	1699.0	2767.0	1714.5
bumblebox-01_2023-10-28_17-20-02	01	2023-10-28_17-20-02	14	6	2031.0	1413.25	2022.0	1443.5
bumblebox-01_2023-10-28_17-20-02	01	2023-10-28_17-20-02	14	5	1490.75	1282.0	1488.5	1310.5
bumblebox-01_2023-10-28_17-20-02	01	2023-10-28_17-20-02	14	15	2223.25	547.5	2240.0	524.0
bumblebox-01_2023-10-28_17-20-02	01	2023-10-28_17-20-02	14	7	681.5	2020.0	652.5	2030.0
bumblebox-01_2023-10-28_17-20-02	01	2023-10-28_17-20-02	14	1	2515.0	1712.75	2503.5	1742.5
bumblebox-01_2023-10-28_17-20-02	01	2023-10-28_17-20-02	15	9	1984.5	2320.5	2003.0	2297.0
bumblebox-01_2023-10-28_17-20-02	01	2023-10-28_17-20-02	15	3	2527.5	2002.5	2552.0	1982.5
bumblebox-01_2023-10-28_17-20-02	01	2023-10-28_17-20-02	15	12	2146.25	1970.5	2177.5	1980.5
bumblebox-01_2023-10-28_17-20-02	01	2023-10-28_17-20-02	15	11	2744.25	1699.75	2766.5	1715.5
bumblebox-01_2023-10-28_17-20-02	01	2023-10-28_17-20-02	15	6	2018.75	1490.25	2009.0	1513.5
bumblebox-01_2023-10-28_17-20-02	01	2023-10-28_17-20-02	15	5	1477.25	1290.5	1478.0	1319.0
bumblebox-01_2023-10-28_17-20-02	01	2023-10-28_17-20-02	15	15	2221.5	542.25	2235.0	515.5
bumblebox-01_2023-10-28_17-20-02	01	2023-10-28_17-20-02	15	13	2198.75	2965.0	2227.5	2973.5
bumblebox-01_2023-10-28_17-20-02	01	2023-10-28_17-20-02	15	7	682.25	2020.0	653.5	2030.5
bumblebox-01_2023-10-28_17-20-02	01	2023-10-28_17-20-02	16	13	2309.0	2975.0	2339.5	2974.0
bumblebox-01_2023-10-28_17-20-02	01	2023-10-28_17-20-02	16	9	1983.0	2321.0	2001.5	2298.5
bumblebox-01_2023-10-28_17-20-02	01	2023-10-28_17-20-02	16	3	2527.0	2002.5	2551.5	1982.5
bumblebox-01_2023-10-28_17-20-02	01	2023-10-28_17-20-02	16	12	2130.25	1943.75	2156.5	1932.0
bumblebox-01_2023-10-28_17-20-02	01	2023-10-28_17-20-02	16	11	2744.5	1698.5	2767.0	1714.5
bumblebox-01_2023-10-28_17-20-02	01	2023-10-28_17-20-02	16	1	2510.75	1700.0	2501.5	1731.5
bumblebox-01_2023-10-28_17-20-02	01	2023-10-28_17-20-02	16	6	2033.25	1490.0	2027.0	1516.5
bumblebox-01_2023-10-28_17-20-02	01	2023-10-28_17-20-02	16	15	2207.75	541.5	2215.5	513.5
bumblebox-01_2023-10-28_17-20-02	01	2023-10-28_17-20-02	16	7	682.75	2019.75	653.5	2030.0
bumblebox-01_2023-10-28_17-20-02	01	2023-10-28_17-20-02	17	9	1982.75	2321.0	2001.5	2298.5
bumblebox-01_2023-10-28_17-20-02	01	2023-10-28_17-20-02	17	3	2528.0	2003.5	2552.5	1983.5
bumblebox-01_2023-10-28_17-20-02	01	2023-10-28_17-20-02	17	12	2129.25	1918.0	2153.0	1899.5
bumblebox-01_2023-10-28_17-20-02	01	2023-10-28_17-20-02	17	11	2744.25	1699.0	2766.5	1714.5
bumblebox-01_2023-10-28_17-20-02	01	2023-10-28_17-20-02	17	1	2513.0	1688.5	2505.0	1718.0
bumblebox-01_2023-10-28_17-20-02	01	2023-10-28_17-20-02	17	6	2057.75	1485.75	2060.5	1507.5
bumblebox-01_2023-10-28_17-20-02	01	2023-10-28_17-20-02	17	5	1476.25	1285.25	1477.5	1313.0
bumblebox-01_2023-10-28_17-20-02	01	2023-10-28_17-20-02	17	15	2207.0	530.0	2213.0	501.5
bumblebox-01_2023-10-28_17-20-02	01	2023-10-28_17-20-02	17	13	2450.0	2970.75	2477.5	2963.0
bumblebox-01_2023-10-28_17-20-02	01	2023-10-28_17-20-02	17	7	682.5	2019.75	653.0	2029.5
bumblebox-01_2023-10-28_17-20-02	01	2023-10-28_17-20-02	18	9	1982.25	2324.75	2002.5	2303.0
bumblebox-01_2023-10-28_17-20-02	01	2023-10-28_17-20-02	18	3	2527.75	2002.75	2552.0	1983.0
bumblebox-01_2023-10-28_17-20-02	01	2023-10-28_17-20-02	18	12	2114.0	1916.75	2141.0	1903.0
bumblebox-01_2023-10-28_17-20-02	01	2023-10-28_17-20-02	18	11	2744.75	1699.0	2767.0	1714.5
bumblebox-01_2023-10-28_17-20-02	01	2023-10-28_17-20-02	18	1	2517.25	1702.0	2499.5	1729.0
bumblebox-01_2023-10-28_17-20-02	01	2023-10-28_17-20-02	18	6	2051.75	1487.75	2047.5	1514.5
bumblebox-01_2023-10-28_17-20-02	01	2023-10-28_17-20-02	18	5	1479.25	1273.5	1479.5	1301.0
bumblebox-01_2023-10-28_17-20-02	01	2023-10-28_17-20-02	18	15	2207.25	532.75	2213.0	504.5
bumblebox-01_2023-10-28_17-20-02	01	2023-10-28_17-20-02	18	13	2574.75	2931.75	2598.0	2917.0
bumblebox-01_2023-10-28_17-20-02	01	2023-10-28_17-20-02	18	7	682.75	2019.25	653.5	2029.0
bumblebox-01_2023-10-28_17-20-02	01	2023-10-28_17-20-02	19	9	1981.75	2323.0	2002.5	2302.0
bumblebox-01_2023-10-28_17-20-02	01	2023-10-28_17-20-02	19	3	2527.75	2003.25	2552.0	1983.5
bumblebox-01_2023-10-28_17-20-02	01	2023-10-28_17-20-02	19	12	2114.0	1917.5	2144.5	1909.0
bumblebox-01_2023-10-28_17-20-02	01	2023-10-28_17-20-02	19	11	2745.25	1698.5	2768.0	1714.0
bumblebox-01_2023-10-28_17-20-02	01	2023-10-28_17-20-02	19	1	2511.75	1701.75	2500.0	1731.5
bumblebox-01_2023-10-28_17-20-02	01	2023-10-28_17-20-02	19	6	2031.5	1474.25	2012.5	1501.0
bumblebox-01_2023-10-28_17-20-02	01	2023-10-28_17-20-02	19	5	1479.25	1267.25	1480.5	1294.5
bumblebox-01_2023-10-28_17-20-02	01	2023-10-28_17-20-02	19	15	2205.0	531.0	2211.5	503.0
bumblebox-01_2023-10-28_17-20-02	01	2023-10-28_17-20-02	19	13	2599.75	2888.0	2619.5	2865.5
bumblebox-01_2023-10-28_17-20-02	01	2023-10-28_17-20-02	19	7	683.0	2019.75	654.0	2030.0
bumblebox-01_2023-10-28_17-20-02	01	2023-10-28_17-20-02	20	13	2603.5	2786.75	2613.5	2758.5
bumblebox-01_2023-10-28_17-20-02	01	2023-10-28_17-20-02	20	9	1977.75	2323.0	2001.5	2304.5
bumblebox-01_2023-10-28_17-20-02	01	2023-10-28_17-20-02	20	3	2527.5	2003.25	2552.0	1983.0
bumblebox-01_2023-10-28_17-20-02	01	2023-10-28_17-20-02	20	12	2121.5	1920.5	2151.0	1911.0
bumblebox-01_2023-10-28_17-20-02	01	2023-10-28_17-20-02	20	11	2744.25	1699.0	2766.0	1714.5
bumblebox-01_2023-10-28_17-20-02	01	2023-10-28_17-20-02	20	1	2510.75	1698.0	2500.5	1727.5
bumblebox-01_2023-10-28_17-20-02	01	2023-10-28_17-20-02	20	6	1975.25	1474.75	1947.0	1492.5
bumblebox-01_2023-10-28_17-20-02	01	2023-10-28_17-20-02	20	5	1480.25	1265.25	1481.0	1292.0
bumblebox-01_2023-10-28_17-20-02	01	2023-10-28_17-20-02	20	15	2204.25	532.5	2210.0	504.5
bumblebox-01_2023-10-28_17-20-02	01	2023-10-28_17-20-02	20	7	682.25	2019.5	653.0	2029.5
bumblebox-01_2023-10-28_17-20-02	01	2023-10-28_17-20-02	21	13	2584.25	2704.25	2587.0	2674.0
bumblebox-01_2023-10-28_17-20-02	01	2023-10-28_17-20-02	21	9	1975.5	2326.75	1999.5	2308.5
bumblebox-01_2023-10-28_17-20-02	01	2023-10-28_17-20-02	21	3	2527.5	2003.5	2552.0	1983.5
bumblebox-01_2023-10-28_17-20-02	01	2023-10-28_17-20-02	21	12	2152.0	1909.75	2177.0	1894.0
bumblebox-01_2023-10-28_17-20-02	01	2023-10-28_17-20-02	21	11	2744.5	1698.75	2767.0	1714.5
bumblebox-01_2023-10-28_17-20-02	01	2023-10-28_17-20-02	21	1	2510.75	1700.0	2501.0	1730.5
bumblebox-01_2023-10-28_17-20-02	01	2023-10-28_17-20-02	21	6	1975.5	1477.5	1948.0	1495.5
bumblebox-01_2023-10-28_17-20-02	01	2023-10-28_17-20-02	21	5	1483.0	1270.25	1485.0	1298.0
bumblebox-01_2023-10-28_17-20-02	01	2023-10-28_17-20-02	21	15	2205.5	533.25	2211.5	505.5
bumblebox-01_2023-10-28_17-20-02	01	2023-10-28_17-20-02	21	7	682.5	2020.25	653.5	2030.5
bumblebox-01_2023-10-28_17-20-02	01	2023-10-28_17-20-02	22	9	1963.5	2341.5	1982.0	2317.0
bumblebox-01_2023-10-28_17-20-02	01	2023-10-28_17-20-02	22	3	2528.0	2003.25	2552.0	1983.5
bumblebox-01_2023-10-28_17-20-02	01	2023-10-28_17-20-02	22	12	2214.25	1853.75	2239.0	1833.0
bumblebox-01_2023-10-28_17-20-02	01	2023-10-28_17-20-02	22	1	2508.75	1696.0	2498.0	1725.0
bumblebox-01_2023-10-28_17-20-02	01	2023-10-28_17-20-02	22	6	1981.5	1479.25	1955.5	1498.5
bumblebox-01_2023-10-28_17-20-02	01	2023-10-28_17-20-02	22	5	1484.0	1271.75	1485.0	1299.5
bumblebox-01_2023-10-28_17-20-02	01	2023-10-28_17-20-02	22	15	2206.25	537.0	2212.5	509.5
bumblebox-01_2023-10-28_17-20-02	01	2023-10-28_17-20-02	22	13	2597.5	2612.25	2609.0	2584.5
bumblebox-01_2023-10-28_17-20-02	01	2023-10-28_17-20-02	22	7	683.0	2020.0	654.5	2030.0
bumblebox-01_2023-10-28_17-20-02	01	2023-10-28_17-20-02	22	11	2745.25	1698.5	2767.5	1714.0
bumblebox-01_2023-10-28_17-20-02	01	2023-10-28_17-20-02	23	13	2629.0	2574.5	2648.5	2550.5
bumblebox-01_2023-10-28_17-20-02	01	2023-10-28_17-20-02	23	9	1914.25	2328.0	1938.0	2308.0
bumblebox-01_2023-10-28_17-20-02	01	2023-10-28_17-20-02	23	3	2531.25	2005.5	2555.0	1984.0
bumblebox-01_2023-10-28_17-20-02	01	2023-10-28_17-20-02	23	12	2230.75	1829.25	2259.0	1813.0
bumblebox-01_2023-10-28_17-20-02	01	2023-10-28_17-20-02	23	11	2745.0	1698.75	2767.5	1714.0
bumblebox-01_2023-10-28_17-20-02	01	2023-10-28_17-20-02	23	1	2505.75	1699.5	2496.0	1730.0
bumblebox-01_2023-10-28_17-20-02	01	2023-10-28_17-20-02	23	6	2012.0	1488.25	1998.0	1514.5
bumblebox-01_2023-10-28_17-20-02	01	2023-10-28_17-20-02	23	15	2206.0	534.25	2212.5	507.0
bumblebox-01_2023-10-28_17-20-02	01	2023-10-28_17-20-02	23	7	684.0	2020.0	655.5	2030.0
bumblebox-01_2023-10-28_17-20-02	01	2023-10-28_17-20-02	24	13	2690.0	2441.0	2707.5	2416.0
bumblebox-01_2023-10-28_17-20-02	01	2023-10-28_17-20-02	24	9	1892.5	2352.5	1914.5	2330.0
bumblebox-01_2023-10-28_17-20-02	01	2023-10-28_17-20-02	24	3	2530.75	2002.75	2554.0	1981.5
bumblebox-01_2023-10-28_17-20-02	01	2023-10-28_17-20-02	24	12	2233.25	1827.0	2262.0	1811.5
bumblebox-01_2023-10-28_17-20-02	01	2023-10-28_17-20-02	24	11	2745.5	1698.5	2767.5	1714.0
bumblebox-01_2023-10-28_17-20-02	01	2023-10-28_17-20-02	24	1	2508.75	1695.5	2499.0	1724.5
bumblebox-01_2023-10-28_17-20-02	01	2023-10-28_17-20-02	24	6	2028.5	1445.25	1998.5	1460.0
bumblebox-01_2023-10-28_17-20-02	01	2023-10-28_17-20-02	24	15	2207.25	535.5	2214.0	508.0
bumblebox-01_2023-10-28_17-20-02	01	2023-10-28_17-20-02	24	7	682.5	2020.5	653.0	2030.5
bumblebox-01_2023-10-28_17-20-02	01	2023-10-28_17-20-02	25	13	2789.0	2341.25	2813.0	2325.5
bumblebox-01_2023-10-28_17-20-02	01	2023-10-28_17-20-02	25	9	1947.5	2342.25	1960.5	2314.0
bumblebox-01_2023-10-28_17-20-02	01	2023-10-28_17-20-02	25	12	2236.0	1821.75	2264.0	1804.0
bumblebox-01_2023-10-28_17-20-02	01	2023-10-28_17-20-02	25	11	2745.0	1698.75	2767.5	1714.0
bumblebox-01_2023-10-28_17-20-02	01	2023-10-28_17-20-02	25	1	2512.0	1689.25	2497.5	1719.0
bumblebox-01_2023-10-28_17-20-02	01	2023-10-28_17-20-02	25	6	2024.25	1407.75	2000.5	1388.5
bumblebox-01_2023-10-28_17-20-02	01	2023-10-28_17-20-02	25	15	2206.75	535.0	2213.5	508.0
bumblebox-01_2023-10-28_17-20-02	01	2023-10-28_17-20-02	25	7	683.0	2019.75	654.5	2029.5
bumblebox-01_2023-10-28_17-20-02	01	2023-10-28_17-20-02	25	3	2530.25	2002.25	2553.5	1981.0
bumblebox-01_2023-10-28_17-20-02	01	2023-10-28_17-20-02	26	9	1946.25	2165.5	1946.0	2135.5
bumblebox-01_2023-10-28_17-20-02	01	2023-10-28_17-20-02	26	3	2530.5	2002.5	2553.5	1981.5
bumblebox-01_2023-10-28_17-20-02	01	2023-10-28_17-20-02	26	12	2244.5	1813.5	2270.5	1794.0
bumblebox-01_2023-10-28_17-20-02	01	2023-10-28_17-20-02	26	11	2745.0	1699.0	2767.0	1714.5
bumblebox-01_2023-10-28_17-20-02	01	2023-10-28_17-20-02	26	1	2500.25	1693.0	2486.0	1723.0
bumblebox-01_2023-10-28_17-20-02	01	2023-10-28_17-20-02	26	6	1984.25	1286.25	1968.5	1258.0
bumblebox-01_2023-10-28_17-20-02	01	2023-10-28_17-20-02	26	5	1475.5	1267.0	1470.5	1298.0
bumblebox-01_2023-10-28_17-20-02	01	2023-10-28_17-20-02	26	15	2205.0	536.75	2211.5	509.5
bumblebox-01_2023-10-28_17-20-02	01	2023-10-28_17-20-02	26	13	2873.5	2255.75	2885.5	2233.0
bumblebox-01_2023-10-28_17-20-02	01	2023-10-28_17-20-02	26	7	682.75	2020.0	654.0	2030.5
bumblebox-01_2023-10-28_17-20-02	01	2023-10-28_17-20-02	27	13	2868.5	2188.0	2869.5	2158.0
bumblebox-01_2023-10-28_17-20-02	01	2023-10-28_17-20-02	27	9	1902.25	2008.75	1898.0	1978.0
bumblebox-01_2023-10-28_17-20-02	01	2023-10-28_17-20-02	27	3	2530.75	2003.25	2554.0	1982.0
bumblebox-01_2023-10-28_17-20-02	01	2023-10-28_17-20-02	27	12	2255.0	1807.0	2281.0	1787.5
bumblebox-01_2023-10-28_17-20-02	01	2023-10-28_17-20-02	27	11	2744.75	1698.5	2767.5	1714.0
bumblebox-01_2023-10-28_17-20-02	01	2023-10-28_17-20-02	27	1	2502.25	1685.25	2488.0	1714.0
bumblebox-01_2023-10-28_17-20-02	01	2023-10-28_17-20-02	27	5	1514.25	1284.5	1515.0	1317.0
bumblebox-01_2023-10-28_17-20-02	01	2023-10-28_17-20-02	27	6	1974.0	1214.25	1957.5	1191.0
bumblebox-01_2023-10-28_17-20-02	01	2023-10-28_17-20-02	27	15	2203.25	529.5	2208.5	501.0
bumblebox-01_2023-10-28_17-20-02	01	2023-10-28_17-20-02	27	7	683.25	2020.0	654.5	2030.0
bumblebox-01_2023-10-28_17-20-02	01	2023-10-28_17-20-02	27	2	3174.5	1411.75	3181.5	1399.5
bumblebox-01_2023-10-28_17-20-02	01	2023-10-28_17-20-02	28	13	2851.75	2080.5	2854.0	2050.5
bumblebox-01_2023-10-28_17-20-02	01	2023-10-28_17-20-02	28	3	2530.25	2002.75	2553.5	1981.5
bumblebox-01_2023-10-28_17-20-02	01	2023-10-28_17-20-02	28	9	1828.25	1831.0	1829.5	1801.5
bumblebox-01_2023-10-28_17-20-02	01	2023-10-28_17-20-02	28	12	2273.25	1797.0	2296.5	1774.5
bumblebox-01_2023-10-28_17-20-02	01	2023-10-28_17-20-02	28	11	2745.25	1699.25	2767.5	1715.0
bumblebox-01_2023-10-28_17-20-02	01	2023-10-28_17-20-02	28	1	2536.75	1687.5	2527.0	1717.5
bumblebox-01_2023-10-28_17-20-02	01	2023-10-28_17-20-02	28	5	1541.0	1358.25	1558.0	1387.0
bumblebox-01_2023-10-28_17-20-02	01	2023-10-28_17-20-02	28	15	2205.75	530.5	2211.0	502.0
bumblebox-01_2023-10-28_17-20-02	01	2023-10-28_17-20-02	28	7	683.25	2019.75	654.0	2030.0
bumblebox-01_2023-10-28_17-20-02	01	2023-10-28_17-20-02	28	2	3178.25	1392.5	3182.5	1376.5
bumblebox-01_2023-10-28_17-20-02	01	2023-10-28_17-20-02	29	3	2530.5	2002.5	2553.5	1981.5
bumblebox-01_2023-10-28_17-20-02	01	2023-10-28_17-20-02	29	13	2868.75	1977.0	2870.5	1947.0
bumblebox-01_2023-10-28_17-20-02	01	2023-10-28_17-20-02	29	12	2255.75	1798.25	2274.0	1772.0
bumblebox-01_2023-10-28_17-20-02	01	2023-10-28_17-20-02	29	9	1854.0	1707.5	1860.0	1680.0
bumblebox-01_2023-10-28_17-20-02	01	2023-10-28_17-20-02	29	11	2745.0	1698.25	2767.5	1714.0
bumblebox-01_2023-10-28_17-20-02	01	2023-10-28_17-20-02	29	1	2534.75	1702.75	2528.5	1733.5
bumblebox-01_2023-10-28_17-20-02	01	2023-10-28_17-20-02	29	5	1592.5	1458.0	1619.5	1477.5
bumblebox-01_2023-10-28_17-20-02	01	2023-10-28_17-20-02	29	6	1961.75	1130.5	1954.5	1115.0
bumblebox-01_2023-10-28_17-20-02	01	2023-10-28_17-20-02	29	15	2205.25	532.0	2210.5	504.0
bumblebox-01_2023-10-28_17-20-02	01	2023-10-28_17-20-02	29	7	683.25	2020.0	654.5	2030.0
bumblebox-01_2023-10-28_17-20-02	01	2023-10-28_17-20-02	30	3	2531.0	2002.5	2554.5	1981.5
bumblebox-01_2023-10-28_17-20-02	01	2023-10-28_17-20-02	30	13	2870.5	1861.75	2872.0	1831.0
bumblebox-01_2023-10-28_17-20-02	01	2023-10-28_17-20-02	30	12	2263.5	1784.0	2281.0	1757.5
bumblebox-01_2023-10-28_17-20-02	01	2023-10-28_17-20-02	30	5	1699.75	1557.5	1729.5	1567.5
bumblebox-01_2023-10-28_17-20-02	01	2023-10-28_17-20-02	30	6	1947.0	1135.5	1935.5	1117.0
bumblebox-01_2023-10-28_17-20-02	01	2023-10-28_17-20-02	30	15	2204.5	528.5	2211.0	500.0
bumblebox-01_2023-10-28_17-20-02	01	2023-10-28_17-20-02	30	7	683.25	2019.75	654.5	2029.5
bumblebox-01_2023-10-28_17-20-02	01	2023-10-28_17-20-02	30	9	1870.25	1769.75	1884.5	1747.5
bumblebox-01_2023-10-28_17-20-02	01	2023-10-28_17-20-02	30	11	2742.75	1700.0	2766.0	1713.5
bumblebox-01_2023-10-28_17-20-02	01	2023-10-28_17-20-02	31	3	2531.25	2002.25	2554.5	1981.0
bumblebox-01_2023-10-28_17-20-02	01	2023-10-28_17-20-02	31	13	2827.25	1895.5	2808.0	1871.5
bumblebox-01_2023-10-28_17-20-02	01	2023-10-28_17-20-02	31	12	2273.25	1771.75	2294.0	1748.5
bumblebox-01_2023-10-28_17-20-02	01	2023-10-28_17-20-02	31	11	2734.75	1699.25	2760.0	1707.0
bumblebox-01_2023-10-28_17-20-02	01	2023-10-28_17-20-02	31	5	1694.25	1619.5	1719.0	1631.0
bumblebox-01_2023-10-28_17-20-02	01	2023-10-28_17-20-02	31	15	2205.5	530.75	2211.0	502.5
bumblebox-01_2023-10-28_17-20-02	01	2023-10-28_17-20-02	31	7	683.5	2020.0	654.5	2030.0
bumblebox-01_2023-10-28_17-20-02	01	2023-10-28_17-20-02	31	9	1806.5	1741.5	1822.5	1718.5
bumblebox-01_2023-10-28_17-20-02	01	2023-10-28_17-20-02	32	3	2527.5	2004.25	2550.0	1982.5
bumblebox-01_2023-10-28_17-20-02	01	2023-10-28_17-20-02	32	13	2716.0	1960.5	2686.5	1951.0
bumblebox-01_2023-10-28_17-20-02	01	2023-10-28_17-20-02	32	12	2281.75	1772.75	2306.0	1752.5
bumblebox-01_2023-10-28_17-20-02	01	2023-10-28_17-20-02	32	9	1829.0	1749.25	1845.5	1726.0
bumblebox-01_2023-10-28_17-20-02	01	2023-10-28_17-20-02	32	11	2722.75	1702.0	2749.5	1704.0
bumblebox-01_2023-10-28_17-20-02	01	2023-10-28_17-20-02	32	5	1699.5	1507.25	1733.0	1506.5
bumblebox-01_2023-10-28_17-20-02	01	2023-10-28_17-20-02	32	15	2205.5	531.5	2211.5	503.0
bumblebox-01_2023-10-28_17-20-02	01	2023-10-28_17-20-02	32	7	683.25	2020.5	654.0	2030.5
bumblebox-01_2023-10-28_17-20-02	01	2023-10-28_17-20-02	32	7	683.0	2020.0	654.0	2030.0
bumblebox-01_2023-10-28_17-20-02	01	2023-10-28_17-20-02	33	3	2516.0	2015.0	2539.0	1993.5
bumblebox-01_2023-10-28_17-20-02	01	2023-10-28_17-20-02	33	13	2707.25	1935.25	2679.5	1922.5
bumblebox-01_2023-10-28_17-20-02	01	2023-10-28_17-20-02	33	12	2290.25	1771.5	2315.0	1752.5
bumblebox-01_2023-10-28_17-20-02	01	2023-10-28_17-20-02	33	9	1835.5	1751.25	1852.0	1727.5
bumblebox-01_2023-10-28_17-20-02	01	2023-10-28_17-20-02	33	11	2717.75	1694.75	2745.0	1694.5
bumblebox-01_2023-10-28_17-20-02	01	2023-10-28_17-20-02	33	5	1686.25	1450.0	1718.0	1439.5
bumblebox-01_2023-10-28_17-20-02	01	2023-10-28_17-20-02	33	15	2206.0	529.75	2212.5	501.5
bumblebox-01_2023-10-28_17-20-02	01	2023-10-28_17-20-02	33	7	683.75	2020.25	654.5	2030.0
bumblebox-01_2023-10-28_17-20-02	01	2023-10-28_17-20-02	33	2	3178.25	1417.25	3188.0	1402.0
bumblebox-01_2023-10-28_17-20-02	01	2023-10-28_17-20-02	34	3	2517.25	2010.25	2541.0	1989.5
bumblebox-01_2023-10-28_17-20-02	01	2023-10-28_17-20-02	34	13	2685.0	1893.0	2656.0	1881.5
bumblebox-01_2023-10-28_17-20-02	01	2023-10-28_17-20-02	34	12	2283.75	1773.75	2304.0	1750.0
bumblebox-01_2023-10-28_17-20-02	01	2023-10-28_17-20-02	34	9	1814.0	1744.75	1832.0	1718.5
bumblebox-01_2023-10-28_17-20-02	01	2023-10-28_17-20-02	34	11	2716.5	1674.5	2743.5	1668.5
bumblebox-01_2023-10-28_17-20-02	01	2023-10-28_17-20-02	34	5	1717.5	1428.75	1748.5	1418.5
bumblebox-01_2023-10-28_17-20-02	01	2023-10-28_17-20-02	34	15	2206.0	531.0	2212.0	503.0
bumblebox-01_2023-10-28_17-20-02	01	2023-10-28_17-20-02	34	7	683.0	2020.25	654.0	2030.0
bumblebox-01_2023-10-28_17-20-02	01	2023-10-28_17-20-02	35	3	2506.25	2021.5	2530.0	2002.5
bumblebox-01_2023-10-28_17-20-02	01	2023-10-28_17-20-02	35	13	2636.5	1854.0	2606.5	1845.5
bumblebox-01_2023-10-28_17-20-02	01	2023-10-28_17-20-02	35	9	1834.5	1764.0	1847.0	1734.5
bumblebox-01_2023-10-28_17-20-02	01	2023-10-28_17-20-02	35	12	2299.0	1752.75	2317.0	1729.5
bumblebox-01_2023-10-28_17-20-02	01	2023-10-28_17-20-02	35	11	2707.75	1661.0	2734.5	1652.5
bumblebox-01_2023-10-28_17-20-02	01	2023-10-28_17-20-02	35	5	1741.5	1422.75	1773.5	1415.0
bumblebox-01_2023-10-28_17-20-02	01	2023-10-28_17-20-02	35	15	2205.5	531.5	2212.0	503.5
bumblebox-01_2023-10-28_17-20-02	01	2023-10-28_17-20-02	35	7	683.25	2019.75	654.5	2029.5
bumblebox-01_2023-10-28_17-20-02	01	2023-10-28_17-20-02	35	2	3179.0	1415.5	3186.0	1403.5
bumblebox-01_2023-10-28_17-20-02	01	2023-10-28_17-20-02	36	3	2505.5	2020.5	2531.5	2003.5
bumblebox-01_2023-10-28_17-20-02	01	2023-10-28_17-20-02	36	13	2655.75	1849.5	2627.0	1842.5
bumblebox-01_2023-10-28_17-20-02	01	2023-10-28_17-20-02	36	9	1837.0	1780.25	1842.0	1751.0
bumblebox-01_2023-10-28_17-20-02	01	2023-10-28_17-20-02	36	12	2302.25	1742.5	2320.5	1721.0
bumblebox-01_2023-10-28_17-20-02	01	2023-10-28_17-20-02	36	5	1742.25	1444.25	1775.0	1447.0
bumblebox-01_2023-10-28_17-20-02	01	2023-10-28_17-20-02	36	7	683.0	2019.75	654.0	2030.0
bumblebox-01_2023-10-28_17-20-02	01	2023-10-28_17-20-02	36	11	2710.75	1618.5	2736.5	1611.5
bumblebox-01_2023-10-28_17-20-02	01	2023-10-28_17-20-02	36	15	2203.0	529.5	2209.0	501.0
bumblebox-01_2023-10-28_17-20-02	01	2023-10-28_17-20-02	37	3	2505.75	2017.75	2534.0	2004.0
bumblebox-01_2023-10-28_17-20-02	01	2023-10-28_17-20-02	37	13	2644.75	1816.25	2617.5	1802.5
bumblebox-01_2023-10-28_17-20-02	01	2023-10-28_17-20-02	37	9	1829.0	1787.5	1841.0	1762.0
bumblebox-01_2023-10-28_17-20-02	01	2023-10-28_17-20-02	37	12	2255.75	1778.25	2282.0	1758.5
bumblebox-01_2023-10-28_17-20-02	01	2023-10-28_17-20-02	37	11	2715.75	1608.5	2740.5	1599.5
bumblebox-01_2023-10-28_17-20-02	01	2023-10-28_17-20-02	37	5	1751.0	1482.75	1783.0	1491.0
bumblebox-01_2023-10-28_17-20-02	01	2023-10-28_17-20-02	37	15	2205.0	532.25	2211.5	504.5
bumblebox-01_2023-10-28_17-20-02	01	2023-10-28_17-20-02	37	7	683.75	2019.75	654.5	2030.0
bumblebox-01_2023-10-28_17-20-02	01	2023-10-28_17-20-02	38	3	2510.75	2016.0	2539.0	2001.5
bumblebox-01_2023-10-28_17-20-02	01	2023-10-28_17-20-02	38	13	2628.0	1808.5	2599.5	1796.5
bumblebox-01_2023-10-28_17-20-02	01	2023-10-28_17-20-02	38	12	2259.0	1772.5	2287.5	1756.5
bumblebox-01_2023-10-28_17-20-02	01	2023-10-28_17-20-02	38	9	1841.0	1751.75	1846.5	1724.5
bumblebox-01_2023-10-28_17-20-02	01	2023-10-28_17-20-02	38	11	2701.5	1595.5	2726.0	1582.5
bumblebox-01_2023-10-28_17-20-02	01	2023-10-28_17-20-02	38	5	1818.0	1529.75	1848.0	1536.5
bumblebox-01_2023-10-28_17-20-02	01	2023-10-28_17-20-02	38	15	2206.5	532.75	2213.0	505.0
bumblebox-01_2023-10-28_17-20-02	01	2023-10-28_17-20-02	38	7	683.75	2020.0	655.0	2030.0
bumblebox-01_2023-10-28_17-20-02	01	2023-10-28_17-20-02	39	3	2508.25	2016.25	2537.5	2003.5
bumblebox-01_2023-10-28_17-20-02	01	2023-10-28_17-20-02	39	12	2259.25	1772.25	2287.5	1756.0
bumblebox-01_2023-10-28_17-20-02	01	2023-10-28_17-20-02	39	9	1846.75	1738.75	1852.0	1713.0
bumblebox-01_2023-10-28_17-20-02	01	2023-10-28_17-20-02	39	5	1832.5	1534.0	1861.5	1540.5
bumblebox-01_2023-10-28_17-20-02	01	2023-10-28_17-20-02	39	15	2206.25	534.25	2212.5	506.5
bumblebox-01_2023-10-28_17-20-02	01	2023-10-28_17-20-02	39	7	683.5	2020.25	654.5	2030.5
bumblebox-01_2023-10-28_17-20-02	01	2023-10-28_17-20-02	39	13	2665.0	1808.75	2638.0	1794.5
bumblebox-01_2023-10-28_17-20-02	01	2023-10-28_17-20-02	39	11	2683.0	1590.25	2706.5	1572.0
bumblebox-01_2023-10-28_17-20-02	01	2023-10-28_17-20-02	40	3	2511.25	2019.0	2540.0	2007.0
bumblebox-01_2023-10-28_17-20-02	01	2023-10-28_17-20-02	40	12	2266.0	1771.0	2294.5	1754.5
bumblebox-01_2023-10-28_17-20-02	01	2023-10-28_17-20-02	40	9	1851.75	1734.75	1858.5	1709.0
bumblebox-01_2023-10-28_17-20-02	01	2023-10-28_17-20-02	40	5	1869.0	1533.0	1897.5	1530.0
bumblebox-01_2023-10-28_17-20-02	01	2023-10-28_17-20-02	40	15	2206.75	533.5	2212.5	505.5
bumblebox-01_2023-10-28_17-20-02	01	2023-10-28_17-20-02	40	7	683.25	2020.25	654.5	2030.5
bumblebox-01_2023-10-28_17-20-02	01	2023-10-28_17-20-02	40	13	2664.0	1798.0	2637.5	1783.5
bumblebox-01_2023-10-28_17-20-02	01	2023-10-28_17-20-02	40	11	2682.0	1583.75	2698.5	1559.0
bumblebox-01_2023-10-28_17-20-02	01	2023-10-28_17-20-02	41	3	2509.75	2018.75	2539.5	2007.5
bumblebox-01_2023-10-28_17-20-02	01	2023-10-28_17-20-02	41	13	2646.25	1827.0	2615.5	1824.5
bumblebox-01_2023-10-28_17-20-02	01	2023-10-28_17-20-02	41	9	1883.75	1775.5	1887.0	1747.0
bumblebox-01_2023-10-28_17-20-02	01	2023-10-28_17-20-02	41	12	2287.5	1770.0	2312.5	1752.0
bumblebox-01_2023-10-28_17-20-02	01	2023-10-28_17-20-02	41	11	2696.25	1557.75	2713.0	1535.5
bumblebox-01_2023-10-28_17-20-02	01	2023-10-28_17-20-02	41	5	1811.5	1447.75	1836.5	1426.0
bumblebox-01_2023-10-28_17-20-02	01	2023-10-28_17-20-02	41	15	2204.75	523.5	2212.0	495.5
bumblebox-01_2023-10-28_17-20-02	01	2023-10-28_17-20-02	41	7	683.25	2020.0	654.5	2030.0
bumblebox-01_2023-10-28_17-20-02	01	2023-10-28_17-20-02	42	3	2502.0	2040.0	2533.5	2036.0
bumblebox-01_2023-10-28_17-20-02	01	2023-10-28_17-20-02	42	13	2651.5	1844.5	2620.5	1848.0
bumblebox-01_2023-10-28_17-20-02	01	2023-10-28_17-20-02	42	9	1903.5	1794.25	1902.5	1763.0
bumblebox-01_2023-10-28_17-20-02	01	2023-10-28_17-20-02	42	12	2268.25	1752.75	2282.0	1723.5
bumblebox-01_2023-10-28_17-20-02	01	2023-10-28_17-20-02	42	11	2699.25	1557.75	2720.5	1540.0
bumblebox-01_2023-10-28_17-20-02	01	2023-10-28_17-20-02	42	5	1802.25	1360.25	1822.0	1334.5
bumblebox-01_2023-10-28_17-20-02	01	2023-10-28_17-20-02	42	15	2206.0	531.5	2212.5	504.0
bumblebox-01_2023-10-28_17-20-02	01	2023-10-28_17-20-02	42	7	683.25	2020.25	654.5	2030.0
bumblebox-01_2023-10-28_17-20-02	01	2023-10-28_17-20-02	43	3	2497.75	2063.25	2529.5	2063.0
bumblebox-01_2023-10-28_17-20-02	01	2023-10-28_17-20-02	43	13	2621.5	1879.5	2593.0	1891.5
bumblebox-01_2023-10-28_17-20-02	01	2023-10-28_17-20-02	43	9	1871.5	1784.5	1881.0	1755.5
bumblebox-01_2023-10-28_17-20-02	01	2023-10-28_17-20-02	43	12	2263.5	1758.5	2260.5	1726.0
bumblebox-01_2023-10-28_17-20-02	01	2023-10-28_17-20-02	43	11	2707.5	1569.5	2733.0	1560.0
bumblebox-01_2023-10-28_17-20-02	01	2023-10-28_17-20-02	43	5	1777.75	1371.5	1781.0	1339.5
bumblebox-01_2023-10-28_17-20-02	01	2023-10-28_17-20-02	43	15	2206.5	530.0	2213.0	502.0
bumblebox-01_2023-10-28_17-20-02	01	2023-10-28_17-20-02	43	7	683.25	2019.75	654.0	2030.0
bumblebox-01_2023-10-28_17-20-02	01	2023-10-28_17-20-02	43	2	3189.5	1405.25	3198.5	1390.5
bumblebox-01_2023-10-28_17-20-02	01	2023-10-28_17-20-02	44	3	2493.0	2083.0	2524.0	2088.5
bumblebox-01_2023-10-28_17-20-02	01	2023-10-28_17-20-02	44	13	2650.75	1862.75	2625.0	1877.5
bumblebox-01_2023-10-28_17-20-02	01	2023-10-28_17-20-02	44	12	2271.25	1740.25	2268.0	1708.5
bumblebox-01_2023-10-28_17-20-02	01	2023-10-28_17-20-02	44	11	2707.75	1588.0	2735.5	1585.0
bumblebox-01_2023-10-28_17-20-02	01	2023-10-28_17-20-02	44	5	1778.25	1369.5	1778.5	1338.5
bumblebox-01_2023-10-28_17-20-02	01	2023-10-28_17-20-02	44	15	2207.0	529.75	2214.0	502.0
bumblebox-01_2023-10-28_17-20-02	01	2023-10-28_17-20-02	44	7	683.75	2019.5	655.0	2029.5
bumblebox-01_2023-10-28_17-20-02	01	2023-10-28_17-20-02	44	9	1825.25	1723.0	1842.0	1696.0
bumblebox-01_2023-10-28_17-20-02	01	2023-10-28_17-20-02	44	2	3186.0	1407.75	3200.0	1396.5
bumblebox-01_2023-10-28_17-20-02	01	2023-10-28_17-20-02	45	3	2495.5	2089.0	2525.5	2098.0
bumblebox-01_2023-10-28_17-20-02	01	2023-10-28_17-20-02	45	13	2650.75	1861.75	2623.0	1870.5
bumblebox-01_2023-10-28_17-20-02	01	2023-10-28_17-20-02	45	12	2264.0	1741.0	2269.0	1714.0
bumblebox-01_2023-10-28_17-20-02	01	2023-10-28_17-20-02	45	11	2705.0	1615.25	2732.0	1624.5
bumblebox-01_2023-10-28_17-20-02	01	2023-10-28_17-20-02	45	5	1750.25	1281.75	1747.5	1255.5
bumblebox-01_2023-10-28_17-20-02	01	2023-10-28_17-20-02	45	15	2207.0	531.0	2213.0	502.5
bumblebox-01_2023-10-28_17-20-02	01	2023-10-28_17-20-02	45	7	684.0	2020.25	655.5	2030.5
bumblebox-01_2023-10-28_17-20-02	01	2023-10-28_17-20-02	45	9	1803.0	1757.0	1814.5	1728.0
bumblebox-01_2023-10-28_17-20-02	01	2023-10-28_17-20-02	45	2	3187.75	1414.25	3207.5	1406.0
bumblebox-01_2023-10-28_17-20-02	01	2023-10-28_17-20-02	46	3	2501.5	2099.25	2531.5	2107.5
bumblebox-01_2023-10-28_17-20-02	01	2023-10-28_17-20-02	46	13	2628.5	1858.5	2598.5	1863.0
bumblebox-01_2023-10-28_17-20-02	01	2023-10-28_17-20-02	46	9	1857.5	1815.25	1861.0	1787.5
bumblebox-01_2023-10-28_17-20-02	01	2023-10-28_17-20-02	46	12	2267.0	1751.0	2273.5	1728.0
bumblebox-01_2023-10-28_17-20-02	01	2023-10-28_17-20-02	46	11	2712.0	1633.75	2735.0	1648.0
bumblebox-01_2023-10-28_17-20-02	01	2023-10-28_17-20-02	46	1	2283.75	1391.5	2251.0	1388.0
bumblebox-01_2023-10-28_17-20-02	01	2023-10-28_17-20-02	46	5	1712.25	1279.25	1706.0	1251.5
bumblebox-01_2023-10-28_17-20-02	01	2023-10-28_17-20-02	46	15	2205.75	531.25	2212.0	503.5
bumblebox-01_2023-10-28_17-20-02	01	2023-10-28_17-20-02	46	7	684.25	2020.0	655.0	2030.5
bumblebox-01_2023-10-28_17-20-02	01	2023-10-28_17-20-02	46	2	3187.0	1445.5	3210.0	1447.5
bumblebox-01_2023-10-28_17-20-02	01	2023-10-28_17-20-02	47	3	2510.75	2104.0	2541.5	2111.5
bumblebox-01_2023-10-28_17-20-02	01	2023-10-28_17-20-02	47	12	2257.75	1769.25	2264.5	1741.5
bumblebox-01_2023-10-28_17-20-02	01	2023-10-28_17-20-02	47	9	1847.5	1760.25	1842.5	1731.0
bumblebox-01_2023-10-28_17-20-02	01	2023-10-28_17-20-02	47	11	2718.0	1644.75	2742.0	1654.5
bumblebox-01_2023-10-28_17-20-02	01	2023-10-28_17-20-02	47	1	2252.25	1361.25	2221.0	1348.5
bumblebox-01_2023-10-28_17-20-02	01	2023-10-28_17-20-02	47	5	1716.25	1280.0	1713.5	1253.0
bumblebox-01_2023-10-28_17-20-02	01	2023-10-28_17-20-02	47	15	2206.0	530.75	2212.0	502.5
bumblebox-01_2023-10-28_17-20-02	01	2023-10-28_17-20-02	47	7	683.75	2020.75	654.5	2030.5
bumblebox-01_2023-10-28_17-20-02	01	2023-10-28_17-20-02	47	13	2624.0	1852.5	2594.0	1858.0
bumblebox-01_2023-10-28_17-20-02	01	2023-10-28_17-20-02	47	2	3180.75	1490.25	3201.0	1502.5
bumblebox-01_2023-10-28_17-20-02	01	2023-10-28_17-20-02	48	3	2518.5	2111.5	2548.5	2120.5
bumblebox-01_2023-10-28_17-20-02	01	2023-10-28_17-20-02	48	13	2634.75	1873.75	2608.0	1886.5
bumblebox-01_2023-10-28_17-20-02	01	2023-10-28_17-20-02	48	9	1845.25	1841.25	1857.0	1817.0
bumblebox-01_2023-10-28_17-20-02	01	2023-10-28_17-20-02	48	12	2260.0	1672.75	2256.0	1642.5
bumblebox-01_2023-10-28_17-20-02	01	2023-10-28_17-20-02	48	11	2717.5	1646.0	2741.0	1659.5
bumblebox-01_2023-10-28_17-20-02	01	2023-10-28_17-20-02	48	1	2237.25	1370.5	2214.0	1351.0
bumblebox-01_2023-10-28_17-20-02	01	2023-10-28_17-20-02	48	5	1717.5	1278.0	1717.0	1251.0
bumblebox-01_2023-10-28_17-20-02	01	2023-10-28_17-20-02	48	15	2206.0	527.5	2212.5	498.5
bumblebox-01_2023-10-28_17-20-02	01	2023-10-28_17-20-02	48	7	684.0	2019.75	655.0	2030.0
bumblebox-01_2023-10-28_17-20-02	01	2023-10-28_17-20-02	48	2	3160.25	1527.5	3176.5	1545.5
bumblebox-01_2023-10-28_17-20-02	01	2023-10-28_17-20-02	49	3	2530.75	2130.75	2560.0	2142.5
bumblebox-01_2023-10-28_17-20-02	01	2023-10-28_17-20-02	49	13	2631.0	1944.75	2612.0	1969.0
bumblebox-01_2023-10-28_17-20-02	01	2023-10-28_17-20-02	49	9	1880.0	1846.5	1894.0	1823.5
bumblebox-01_2023-10-28_17-20-02	01	2023-10-28_17-20-02	49	11	2714.25	1646.75	2737.5	1662.5
bumblebox-01_2023-10-28_17-20-02	01	2023-10-28_17-20-02	49	12	2284.5	1628.25	2267.0	1602.0
bumblebox-01_2023-10-28_17-20-02	01	2023-10-28_17-20-02	49	1	2122.25	1351.0	2096.0	1349.0
bumblebox-01_2023-10-28_17-20-02	01	2023-10-28_17-20-02	49	5	1723.5	1236.5	1719.0	1212.0
bumblebox-01_2023-10-28_17-20-02	01	2023-10-28_17-20-02	49	15	2204.25	533.25	2209.5	505.0
bumblebox-01_2023-10-28_17-20-02	01	2023-10-28_17-20-02	49	7	684.0	2020.0	655.0	2030.5
bumblebox-01_2023-10-28_17-20-02	01	2023-10-28_17-20-02	49	2	3159.25	1535.5	3176.5	1549.5
bumblebox-01_2023-10-28_17-20-02	01	2023-10-28_17-20-02	50	3	2534.25	2136.0	2563.5	2147.0
bumblebox-01_2023-10-28_17-20-02	01	2023-10-28_17-20-02	50	13	2660.75	1949.5	2647.0	1976.5
bumblebox-01_2023-10-28_17-20-02	01	2023-10-28_17-20-02	50	9	1848.25	1813.5	1867.5	1794.0
bumblebox-01_2023-10-28_17-20-02	01	2023-10-28_17-20-02	50	12	2248.5	1646.0	2218.5	1633.0
bumblebox-01_2023-10-28_17-20-02	01	2023-10-28_17-20-02	50	11	2711.5	1640.75	2735.5	1656.0
bumblebox-01_2023-10-28_17-20-02	01	2023-10-28_17-20-02	50	1	2062.0	1333.75	2033.5	1321.5
bumblebox-01_2023-10-28_17-20-02	01	2023-10-28_17-20-02	50	5	1725.75	1183.25	1719.0	1168.5
bumblebox-01_2023-10-28_17-20-02	01	2023-10-28_17-20-02	50	15	2203.0	530.0	2208.5	501.5
bumblebox-01_2023-10-28_17-20-02	01	2023-10-28_17-20-02	50	7	684.5	2019.75	656.0	2030.0
bumblebox-01_2023-10-28_17-20-02	01	2023-10-28_17-20-02	50	2	3157.75	1539.0	3178.0	1552.0
bumblebox-01_2023-10-28_17-20-02	01	2023-10-28_17-20-02	51	3	2546.5	2147.25	2577.0	2155.0
bumblebox-01_2023-10-28_17-20-02	01	2023-10-28_17-20-02	51	13	2687.75	1955.5	2675.0	1983.5
bumblebox-01_2023-10-28_17-20-02	01	2023-10-28_17-20-02	51	12	2066.75	1690.25	2043.0	1710.5
bumblebox-01_2023-10-28_17-20-02	01	2023-10-28_17-20-02	51	5	1714.5	1160.75	1707.0	1150.0
bumblebox-01_2023-10-28_17-20-02	01	2023-10-28_17-20-02	51	15	2203.5	529.5	2207.5	501.0
bumblebox-01_2023-10-28_17-20-02	01	2023-10-28_17-20-02	51	7	684.75	2020.25	656.0	2030.5
bumblebox-01_2023-10-28_17-20-02	01	2023-10-28_17-20-02	51	0	1869.0	1657.0	1851.0	1645.0
bumblebox-01_2023-10-28_17-20-02	01	2023-10-28_17-20-02	51	11	2713.0	1644.75	2737.5	1660.0
bumblebox-01_2023-10-28_17-20-02	01	2023-10-28_17-20-02	51	2	3154.25	1526.75	3180.0	1535.0
