## Supplementary material for "The BumbleBox: An open-source platform for quantifying behavior in bumblebee colonies": Sample BumbleBox Data Output: bumblebox-01_2023-10-28_17-40-03_updated.csv

filename	colony number	datetime	frame	ID	centroidX	centroidY	frontX	frontY	elapsed frames	speed	distance_from_center
bumblebox-01_2023-10-28_17-40-03	1	2023-10-28_17-40-03	0	1	2124.0	2048.0	2096.5	2063.0			226.41334649755584
bumblebox-01_2023-10-28_17-40-03	1	2023-10-28_17-40-03	0	2	1560.5	1725.25	1579.0	1750.5			648.7588818702644
bumblebox-01_2023-10-28_17-40-03	1	2023-10-28_17-40-03	0	5	1913.0	2385.0	1902.5	2410.5			620.6174372930737
bumblebox-01_2023-10-28_17-40-03	1	2023-10-28_17-40-03	0	11	2559.0	1694.0	2556.5	1664.5			385.6290360854873
bumblebox-01_2023-10-28_17-40-03	1	2023-10-28_17-40-03	0	12	1709.75	1440.25	1707.0	1408.0			629.2071096273115
bumblebox-01_2023-10-28_17-40-03	1	2023-10-28_17-40-03	0	13	3333.5	1715.75	3340.5	1745.5			1139.766552912871
bumblebox-01_2023-10-28_17-40-03	1	2023-10-28_17-40-03	1	1	2130.5	2056.5	2100.5	2064.5	1.0	10.700467279516348	223.02985054945242
bumblebox-01_2023-10-28_17-40-03	1	2023-10-28_17-40-03	1	2	1615.5	1854.0	1636.0	1877.5	1.0	140.00558024593164	380.10911490795786
bumblebox-01_2023-10-28_17-40-03	1	2023-10-28_17-40-03	1	5	1902.5	2373.25	1888.5	2396.5	1.0	15.757934509319425	502.25290532039503
bumblebox-01_2023-10-28_17-40-03	1	2023-10-28_17-40-03	1	10	2041.0	1869.5	2021.5	1865.0			47.32755613217786
bumblebox-01_2023-10-28_17-40-03	1	2023-10-28_17-40-03	1	11	2562.25	1692.75	2562.5	1662.5	1.0	3.48209706929603	597.4507316391127
bumblebox-01_2023-10-28_17-40-03	1	2023-10-28_17-40-03	1	12	1716.75	1431.25	1718.5	1399.0	1.0	11.40175425099138	527.4935245126502
bumblebox-01_2023-10-28_17-40-03	1	2023-10-28_17-40-03	2	1	2128.0	2060.75	2096.5	2066.0	1.0	4.930770730829005	201.03577711580493
bumblebox-01_2023-10-28_17-40-03	1	2023-10-28_17-40-03	2	2	1738.5	1969.75	1763.5	1988.5	1.0	168.8995633505309	282.0708545984304
bumblebox-01_2023-10-28_17-40-03	1	2023-10-28_17-40-03	2	5	1904.25	2376.25	1888.5	2398.0	1.0	3.473110997362451	490.80982010743116
bumblebox-01_2023-10-28_17-40-03	1	2023-10-28_17-40-03	2	10	2021.25	1853.0	2001.0	1846.0	1.0	25.735432772735724	45.36229543599196
bumblebox-01_2023-10-28_17-40-03	1	2023-10-28_17-40-03	2	11	2561.5	1693.0	2566.0	1664.0	1.0	0.7905694150420949	587.0771247010246
bumblebox-01_2023-10-28_17-40-03	1	2023-10-28_17-40-03	2	12	1713.0	1430.5	1716.5	1398.5	1.0	3.824264635194589	553.778242633176
bumblebox-01_2023-10-28_17-40-03	1	2023-10-28_17-40-03	3	1	2139.75	2077.0	2108.0	2082.5	1.0	20.053054630155476	200.4481204192044
bumblebox-01_2023-10-28_17-40-03	1	2023-10-28_17-40-03	3	2	1839.25	2078.25	1860.0	2101.5	1.0	148.0635421027067	412.12720476591124
bumblebox-01_2023-10-28_17-40-03	1	2023-10-28_17-40-03	3	5	1906.25	2370.75	1889.0	2392.0	1.0	5.852349955359813	568.0400300729749
bumblebox-01_2023-10-28_17-40-03	1	2023-10-28_17-40-03	3	11	2561.75	1693.0	2566.5	1663.5	1.0	0.25	406.6940132435726
bumblebox-01_2023-10-28_17-40-03	1	2023-10-28_17-40-03	3	12	1712.5	1426.75	1717.5	1394.5	1.0	3.783186487605389	673.8857488855365
bumblebox-01_2023-10-28_17-40-03	1	2023-10-28_17-40-03	3	13	3333.5	1715.5	3340.5	1744.5	3.0	0.25	1142.0297613308096
bumblebox-01_2023-10-28_17-40-03	1	2023-10-28_17-40-03	3	15	1938.25	1849.75	1945.0	1859.0			268.8474953673665
bumblebox-01_2023-10-28_17-40-03	1	2023-10-28_17-40-03	4	1	2135.25	2061.5	2105.5	2069.0	1.0	16.140012391568973	407.235302787878
bumblebox-01_2023-10-28_17-40-03	1	2023-10-28_17-40-03	4	2	1864.25	2049.75	1892.0	2064.0	1.0	37.911080174534725	578.6929953854317
bumblebox-01_2023-10-28_17-40-03	1	2023-10-28_17-40-03	4	5	1911.75	2359.75	1892.5	2381.0	1.0	12.298373876248844	777.6606706156928
bumblebox-01_2023-10-28_17-40-03	1	2023-10-28_17-40-03	4	7	2772.0	609.5	2754.5	588.0			1179.864948709757
bumblebox-01_2023-10-28_17-40-03	1	2023-10-28_17-40-03	4	11	2560.25	1692.75	2565.5	1663.0	1.0	1.5206906325745548	233.47761604461684
bumblebox-01_2023-10-28_17-40-03	1	2023-10-28_17-40-03	4	12	1711.75	1427.25	1715.5	1395.0	1.0	0.9013878188659973	673.8649536556314
bumblebox-01_2023-10-28_17-40-03	1	2023-10-28_17-40-03	4	13	3333.5	1715.0	3340.5	1744.5	1.0	0.5	1006.6169175125405
bumblebox-01_2023-10-28_17-40-03	1	2023-10-28_17-40-03	5	1	2131.25	2063.25	2103.0	2073.0	1.0	4.366062299143245	216.95141945324474
bumblebox-01_2023-10-28_17-40-03	1	2023-10-28_17-40-03	5	2	1886.75	2037.75	1917.5	2043.0	1.0	25.5	397.2814410500164
bumblebox-01_2023-10-28_17-40-03	1	2023-10-28_17-40-03	5	5	1906.25	2357.0	1888.0	2378.0	1.0	6.149186938124422	586.7381600022089
bumblebox-01_2023-10-28_17-40-03	1	2023-10-28_17-40-03	5	11	2560.25	1693.0	2565.0	1663.5	1.0	0.25	361.6513077575939
bumblebox-01_2023-10-28_17-40-03	1	2023-10-28_17-40-03	5	12	1699.5	1434.75	1705.0	1403.5	1.0	14.363582422223224	712.5719420307288
bumblebox-01_2023-10-28_17-40-03	1	2023-10-28_17-40-03	5	13	3333.5	1716.0	3341.0	1745.5	1.0	1.0	1093.5074215124368
bumblebox-01_2023-10-28_17-40-03	1	2023-10-28_17-40-03	6	0	2487.25	1937.75	2473.0	1958.5			253.48738295293222
bumblebox-01_2023-10-28_17-40-03	1	2023-10-28_17-40-03	6	1	2128.25	2065.0	2101.0	2075.0	1.0	3.473110997362451	466.9495477051465
bumblebox-01_2023-10-28_17-40-03	1	2023-10-28_17-40-03	6	5	1900.75	2383.0	1886.0	2406.0	1.0	26.575364531836623	857.810806706258
bumblebox-01_2023-10-28_17-40-03	1	2023-10-28_17-40-03	6	7	2779.75	634.0	2764.5	609.5	2.0	25.696546460565475	1122.694504988161
bumblebox-01_2023-10-28_17-40-03	1	2023-10-28_17-40-03	6	11	2560.0	1693.0	2564.5	1663.5	1.0	0.25	146.5886972909895
bumblebox-01_2023-10-28_17-40-03	1	2023-10-28_17-40-03	6	12	1705.0	1438.25	1713.5	1407.5	1.0	6.519202405202649	753.6046979792036
bumblebox-01_2023-10-28_17-40-03	1	2023-10-28_17-40-03	6	13	3333.0	1715.75	3340.0	1745.0	1.0	0.5590169943749475	919.7999033729552
bumblebox-01_2023-10-28_17-40-03	1	2023-10-28_17-40-03	7	0	2477.5	1962.75	2467.5	1983.5	1.0	26.83398032346301	154.13518259595654
bumblebox-01_2023-10-28_17-40-03	1	2023-10-28_17-40-03	7	1	2129.5	2061.75	2102.5	2071.5	1.0	3.48209706929603	290.48563564122924
bumblebox-01_2023-10-28_17-40-03	1	2023-10-28_17-40-03	7	5	1901.0	2386.25	1887.0	2409.5	1.0	3.2596012026013246	681.8993910496541
bumblebox-01_2023-10-28_17-40-03	1	2023-10-28_17-40-03	7	11	2560.5	1692.5	2566.0	1663.5	1.0	0.7071067811865476	277.0714941079687
bumblebox-01_2023-10-28_17-40-03	1	2023-10-28_17-40-03	7	12	1705.5	1426.25	1713.0	1395.0	1.0	12.010412149464313	785.981782770582
bumblebox-01_2023-10-28_17-40-03	1	2023-10-28_17-40-03	7	13	3334.0	1715.75	3341.0	1745.5	1.0	1.0	995.3606488005015
bumblebox-01_2023-10-28_17-40-03	1	2023-10-28_17-40-03	8	0	2470.0	1977.25	2461.5	1999.5	1.0	16.32482771731451	203.95195325049943
bumblebox-01_2023-10-28_17-40-03	1	2023-10-28_17-40-03	8	1	2148.25	2019.0	2124.0	2039.5	1.0	46.68109895878631	217.5211958942513
bumblebox-01_2023-10-28_17-40-03	1	2023-10-28_17-40-03	8	5	1899.25	2391.0	1885.0	2413.5	1.0	5.062114182829147	662.6379958321195
bumblebox-01_2023-10-28_17-40-03	1	2023-10-28_17-40-03	8	10	1991.75	1818.0	1973.5	1811.0	6.0	45.77390086064329	312.1865959058224
bumblebox-01_2023-10-28_17-40-03	1	2023-10-28_17-40-03	8	11	2559.75	1692.75	2564.5	1663.5	1.0	0.7905694150420949	310.4872282035947
bumblebox-01_2023-10-28_17-40-03	1	2023-10-28_17-40-03	8	12	1701.5	1432.0	1710.0	1401.5	1.0	7.00446286306095	738.4197999921238
bumblebox-01_2023-10-28_17-40-03	1	2023-10-28_17-40-03	8	13	3333.5	1716.0	3341.0	1745.0	1.0	0.5590169943749475	1043.437081896916
bumblebox-01_2023-10-28_17-40-03	1	2023-10-28_17-40-03	9	0	2496.5	1938.75	2493.5	1965.0	1.0	46.738634982207174	159.2161572272807
bumblebox-01_2023-10-28_17-40-03	1	2023-10-28_17-40-03	9	1	2145.25	2021.75	2121.0	2042.0	1.0	4.0697051490249265	263.0168192763008
bumblebox-01_2023-10-28_17-40-03	1	2023-10-28_17-40-03	9	5	1896.75	2388.75	1882.5	2411.0	1.0	3.3634060117684275	697.0976836538446
bumblebox-01_2023-10-28_17-40-03	1	2023-10-28_17-40-03	9	11	2559.5	1692.75	2564.5	1663.5	1.0	0.25	266.2025257622891
bumblebox-01_2023-10-28_17-40-03	1	2023-10-28_17-40-03	9	12	1704.25	1427.5	1713.5	1397.0	1.0	5.273755777432247	784.3714796291077
bumblebox-01_2023-10-28_17-40-03	1	2023-10-28_17-40-03	9	13	3332.75	1715.5	3340.0	1745.0	1.0	0.9013878188659973	988.1639294109498
bumblebox-01_2023-10-28_17-40-03	1	2023-10-28_17-40-03	10	0	2527.5	1882.0	2527.0	1913.0	1.0	64.66500212634342	218.90160926959012
bumblebox-01_2023-10-28_17-40-03	1	2023-10-28_17-40-03	10	1	2175.75	2035.25	2162.5	2063.0	1.0	33.354160160315836	426.1025030579438
bumblebox-01_2023-10-28_17-40-03	1	2023-10-28_17-40-03	10	5	1898.25	2396.0	1884.5	2419.5	1.0	7.403546447480424	881.113953169162
bumblebox-01_2023-10-28_17-40-03	1	2023-10-28_17-40-03	10	7	2774.5	676.0	2760.5	648.5	4.0	42.32685317856738	1071.910204247253
bumblebox-01_2023-10-28_17-40-03	1	2023-10-28_17-40-03	10	11	2559.5	1692.25	2565.0	1663.0	1.0	0.5	135.39530182063922
bumblebox-01_2023-10-28_17-40-03	1	2023-10-28_17-40-03	10	12	1700.0	1426.0	1709.5	1395.0	1.0	4.5069390943299865	770.4353733706783
bumblebox-01_2023-10-28_17-40-03	1	2023-10-28_17-40-03	10	13	3333.5	1715.75	3340.0	1745.0	1.0	0.7905694150420949	909.7494525013633
bumblebox-01_2023-10-28_17-40-03	1	2023-10-28_17-40-03	11	0	2506.0	1818.0	2508.0	1836.5	1.0	67.51481318940311	154.97910079644117
bumblebox-01_2023-10-28_17-40-03	1	2023-10-28_17-40-03	11	1	2210.75	2064.5	2229.0	2081.5	1.0	45.61318340129309	432.93569537118407
bumblebox-01_2023-10-28_17-40-03	1	2023-10-28_17-40-03	11	5	1900.25	2398.75	1887.5	2422.0	1.0	3.400367627183861	882.9580682315
bumblebox-01_2023-10-28_17-40-03	1	2023-10-28_17-40-03	11	7	2758.75	686.75	2747.0	658.5	1.0	19.068953825524883	1055.243059461097
bumblebox-01_2023-10-28_17-40-03	1	2023-10-28_17-40-03	11	11	2559.5	1692.5	2564.5	1663.5	1.0	0.25	136.64077083763112
bumblebox-01_2023-10-28_17-40-03	1	2023-10-28_17-40-03	11	12	1692.5	1433.5	1703.0	1403.0	1.0	10.606601717798213	773.2481953963253
bumblebox-01_2023-10-28_17-40-03	1	2023-10-28_17-40-03	11	13	3333.0	1716.0	3340.0	1745.0	1.0	0.5590169943749475	910.4931279089302
bumblebox-01_2023-10-28_17-40-03	1	2023-10-28_17-40-03	12	5	1899.25	2395.75	1887.0	2419.5	1.0	3.1622776601683795	752.8856284531204
bumblebox-01_2023-10-28_17-40-03	1	2023-10-28_17-40-03	12	11	2559.25	1692.0	2564.0	1662.5	1.0	0.5590169943749475	221.800277910669
bumblebox-01_2023-10-28_17-40-03	1	2023-10-28_17-40-03	12	12	1690.75	1431.25	1701.0	1400.5	1.0	2.850438562747845	777.6175679800772
bumblebox-01_2023-10-28_17-40-03	1	2023-10-28_17-40-03	12	13	3333.25	1715.75	3340.5	1745.0	1.0	0.3535533905932738	967.1009613950604
bumblebox-01_2023-10-28_17-40-03	1	2023-10-28_17-40-03	13	2	2435.0	2040.75	2460.0	2058.0	8.0	548.2582078728964	195.11781697220792
bumblebox-01_2023-10-28_17-40-03	1	2023-10-28_17-40-03	13	5	1897.75	2385.25	1884.0	2408.5	1.0	10.606601717798213	720.126742316934
bumblebox-01_2023-10-28_17-40-03	1	2023-10-28_17-40-03	13	11	2559.25	1692.5	2565.0	1663.0	1.0	0.5	238.53995996478244
bumblebox-01_2023-10-28_17-40-03	1	2023-10-28_17-40-03	13	12	1687.75	1429.25	1697.0	1398.0	1.0	3.605551275463989	813.7635559546765
bumblebox-01_2023-10-28_17-40-03	1	2023-10-28_17-40-03	13	13	3333.25	1716.25	3340.5	1745.5	1.0	0.5	960.4068538905791
bumblebox-01_2023-10-28_17-40-03	1	2023-10-28_17-40-03	14	2	2537.0	2110.5	2565.5	2121.0	1.0	123.56804805450315	279.9780214588282
bumblebox-01_2023-10-28_17-40-03	1	2023-10-28_17-40-03	14	5	1895.0	2381.0	1881.0	2404.0	1.0	5.062114182829147	722.0917133577977
bumblebox-01_2023-10-28_17-40-03	1	2023-10-28_17-40-03	14	11	2558.75	1691.75	2563.5	1662.5	1.0	0.9013878188659973	234.9345493962096
bumblebox-01_2023-10-28_17-40-03	1	2023-10-28_17-40-03	14	12	1680.75	1429.75	1688.5	1398.5	1.0	7.0178344238090995	841.9190237190271
bumblebox-01_2023-10-28_17-40-03	1	2023-10-28_17-40-03	14	13	3333.25	1716.0	3340.5	1745.5	1.0	0.25	944.2580844239568
bumblebox-01_2023-10-28_17-40-03	1	2023-10-28_17-40-03	15	0	2463.25	1733.5	2458.0	1710.0	4.0	94.69853483555065	171.00307313147363
bumblebox-01_2023-10-28_17-40-03	1	2023-10-28_17-40-03	15	1	2202.5	2102.5	2228.5	2113.0	4.0	38.885247845423336	281.93098057170397
bumblebox-01_2023-10-28_17-40-03	1	2023-10-28_17-40-03	15	2	2507.75	2122.25	2524.5	2147.0	1.0	31.52181784098119	273.80527351773645
bumblebox-01_2023-10-28_17-40-03	1	2023-10-28_17-40-03	15	5	1893.75	2375.25	1878.5	2398.0	1.0	5.88430114796991	691.2590784361594
bumblebox-01_2023-10-28_17-40-03	1	2023-10-28_17-40-03	15	11	2559.0	1691.75	2563.5	1662.5	1.0	0.25	262.55128264856774
bumblebox-01_2023-10-28_17-40-03	1	2023-10-28_17-40-03	15	12	1683.0	1429.5	1690.0	1398.0	1.0	2.2638462845343543	828.565071558126
bumblebox-01_2023-10-28_17-40-03	1	2023-10-28_17-40-03	15	13	3333.0	1715.25	3340.0	1744.5	1.0	0.7905694150420949	969.8782495125618
bumblebox-01_2023-10-28_17-40-03	1	2023-10-28_17-40-03	16	0	2455.25	1741.0	2446.0	1711.0	1.0	10.965856099730654	31.744786112249994
bumblebox-01_2023-10-28_17-40-03	1	2023-10-28_17-40-03	16	1	2219.0	2098.0	2243.5	2108.0	1.0	17.10263137648707	415.4065932256161
bumblebox-01_2023-10-28_17-40-03	1	2023-10-28_17-40-03	16	2	2446.0	2180.25	2447.0	2210.5	1.0	84.71754540825648	444.21070824588696
bumblebox-01_2023-10-28_17-40-03	1	2023-10-28_17-40-03	16	5	1892.5	2371.5	1877.0	2393.5	1.0	3.952847075210474	827.8882285340893
bumblebox-01_2023-10-28_17-40-03	1	2023-10-28_17-40-03	16	7	2796.75	663.25	2776.0	641.5	5.0	44.67941360403021	1136.287456839295
bumblebox-01_2023-10-28_17-40-03	1	2023-10-28_17-40-03	16	11	2559.0	1691.25	2564.0	1661.5	1.0	0.5	142.58932575867135
bumblebox-01_2023-10-28_17-40-03	1	2023-10-28_17-40-03	16	12	1689.0	1431.25	1695.5	1399.5	1.0	6.25	795.7287325592262
bumblebox-01_2023-10-28_17-40-03	1	2023-10-28_17-40-03	16	13	3333.0	1716.25	3340.0	1745.5	1.0	1.0	909.4150748257434
bumblebox-01_2023-10-28_17-40-03	1	2023-10-28_17-40-03	17	0	2420.0	1671.25	2406.5	1644.5	1.0	78.15129557467361	190.43599464270284
bumblebox-01_2023-10-28_17-40-03	1	2023-10-28_17-40-03	17	2	2360.25	2247.5	2354.5	2278.0	1.0	108.97534124745836	391.4509778446793
bumblebox-01_2023-10-28_17-40-03	1	2023-10-28_17-40-03	17	5	1892.25	2364.5	1876.0	2386.0	1.0	7.00446286306095	701.0291492195995
bumblebox-01_2023-10-28_17-40-03	1	2023-10-28_17-40-03	17	11	2553.5	1704.25	2560.0	1674.5	1.0	14.115594213493104	234.37601851630552
bumblebox-01_2023-10-28_17-40-03	1	2023-10-28_17-40-03	17	12	1691.0	1435.0	1696.0	1403.0	1.0	4.25	803.4959897569839
bumblebox-01_2023-10-28_17-40-03	1	2023-10-28_17-40-03	17	13	3334.0	1715.5	3341.0	1745.0	1.0	1.25	969.1209361523922
bumblebox-01_2023-10-28_17-40-03	1	2023-10-28_17-40-03	18	0	2329.0	1704.5	2298.5	1692.5	1.0	96.88427374966486	94.575879265146
bumblebox-01_2023-10-28_17-40-03	1	2023-10-28_17-40-03	18	2	2339.75	2334.5	2336.5	2362.0	1.0	89.38260457158317	629.1513974134898
bumblebox-01_2023-10-28_17-40-03	1	2023-10-28_17-40-03	18	5	1893.75	2362.0	1877.0	2383.5	1.0	2.9154759474226504	839.2721435073053
bumblebox-01_2023-10-28_17-40-03	1	2023-10-28_17-40-03	18	7	2797.25	701.25	2779.0	675.0	2.0	38.00328933131973	1076.6831874904008
bumblebox-01_2023-10-28_17-40-03	1	2023-10-28_17-40-03	18	11	2577.25	1707.0	2578.0	1677.0	1.0	23.908680432010463	153.94299319248435
bumblebox-01_2023-10-28_17-40-03	1	2023-10-28_17-40-03	18	12	1693.0	1451.25	1695.0	1420.5	1.0	16.372614330032942	775.1480610706785
bumblebox-01_2023-10-28_17-40-03	1	2023-10-28_17-40-03	18	13	3333.5	1716.0	3341.0	1745.5	1.0	0.7071067811865476	910.1569863468163
bumblebox-01_2023-10-28_17-40-03	1	2023-10-28_17-40-03	19	0	2309.25	1778.0	2276.0	1773.0	1.0	76.10724341348858	70.53466444868711
bumblebox-01_2023-10-28_17-40-03	1	2023-10-28_17-40-03	19	2	2339.5	2323.5	2344.0	2352.0	1.0	11.002840542332693	606.0689878681762
bumblebox-01_2023-10-28_17-40-03	1	2023-10-28_17-40-03	19	5	1894.0	2359.5	1876.5	2380.5	1.0	2.5124689052802225	738.537147376864
bumblebox-01_2023-10-28_17-40-03	1	2023-10-28_17-40-03	19	7	2774.75	719.0	2759.5	691.0	1.0	28.658550207573306	1124.2366546041608
bumblebox-01_2023-10-28_17-40-03	1	2023-10-28_17-40-03	19	11	2584.0	1711.75	2583.5	1681.5	1.0	8.253787009609589	317.5767842410537
bumblebox-01_2023-10-28_17-40-03	1	2023-10-28_17-40-03	19	12	1698.0	1439.25	1702.5	1408.0	1.0	13.0	634.9333407706847
bumblebox-01_2023-10-28_17-40-03	1	2023-10-28_17-40-03	20	0	2323.25	1773.5	2291.5	1766.0	1.0	14.705441169852742	119.23276139085625
bumblebox-01_2023-10-28_17-40-03	1	2023-10-28_17-40-03	20	2	2345.25	2316.0	2348.5	2344.0	1.0	9.4505290857179	430.82125224841093
bumblebox-01_2023-10-28_17-40-03	1	2023-10-28_17-40-03	20	5	1894.0	2357.25	1876.5	2377.5	1.0	2.25	665.8011099837214
bumblebox-01_2023-10-28_17-40-03	1	2023-10-28_17-40-03	20	11	2586.5	1717.5	2584.0	1687.0	1.0	6.269968101992227	278.9181729866705
bumblebox-01_2023-10-28_17-40-03	1	2023-10-28_17-40-03	20	12	1700.75	1433.25	1709.0	1402.5	1.0	6.600189391222043	802.742469427289
bumblebox-01_2023-10-28_17-40-03	1	2023-10-28_17-40-03	20	13	3333.75	1716.0	3341.5	1745.5	2.0	0.25	984.5482219723365
bumblebox-01_2023-10-28_17-40-03	1	2023-10-28_17-40-03	21	0	2341.75	1780.0	2308.0	1780.5	1.0	19.60867155112758	111.87794844035277
bumblebox-01_2023-10-28_17-40-03	1	2023-10-28_17-40-03	21	2	2338.75	2326.75	2339.5	2354.5	1.0	12.562344526401112	438.28563785187185
bumblebox-01_2023-10-28_17-40-03	1	2023-10-28_17-40-03	21	5	1893.25	2356.0	1874.5	2376.5	1.0	1.4577379737113252	664.073923104365
bumblebox-01_2023-10-28_17-40-03	1	2023-10-28_17-40-03	21	11	2581.5	1725.0	2575.5	1694.5	1.0	9.013878188659973	271.24855670378963
bumblebox-01_2023-10-28_17-40-03	1	2023-10-28_17-40-03	21	12	1705.5	1432.5	1712.5	1401.5	1.0	4.808846015417836	802.794279073966
bumblebox-01_2023-10-28_17-40-03	1	2023-10-28_17-40-03	21	13	3333.25	1715.5	3340.0	1745.0	1.0	0.7071067811865476	983.0671647182721
bumblebox-01_2023-10-28_17-40-03	1	2023-10-28_17-40-03	22	0	2280.0	1819.25	2251.0	1835.5	1.0	73.16846998537007	102.20649882848834
bumblebox-01_2023-10-28_17-40-03	1	2023-10-28_17-40-03	22	2	2330.5	2320.5	2331.5	2348.0	1.0	10.350120772242226	429.6405737002086
bumblebox-01_2023-10-28_17-40-03	1	2023-10-28_17-40-03	22	5	1895.0	2350.5	1876.0	2371.0	1.0	5.771698190307598	648.0350280420375
bumblebox-01_2023-10-28_17-40-03	1	2023-10-28_17-40-03	22	11	2576.5	1713.25	2572.5	1682.5	1.0	12.769592789122134	286.3134239537349
bumblebox-01_2023-10-28_17-40-03	1	2023-10-28_17-40-03	22	12	1699.0	1428.75	1706.0	1397.5	1.0	7.504165509901817	800.599359898223
bumblebox-01_2023-10-28_17-40-03	1	2023-10-28_17-40-03	22	13	3333.25	1716.25	3340.5	1745.5	1.0	0.75	996.3930583540368
bumblebox-01_2023-10-28_17-40-03	1	2023-10-28_17-40-03	23	0	2337.5	1859.0	2312.5	1881.5	1.0	69.90216377194629	187.4961666274806
bumblebox-01_2023-10-28_17-40-03	1	2023-10-28_17-40-03	23	2	2314.0	2320.0	2306.0	2349.0	1.0	16.507574019219177	416.72804381274847
bumblebox-01_2023-10-28_17-40-03	1	2023-10-28_17-40-03	23	5	1895.25	2346.75	1876.5	2367.5	1.0	3.758324094593227	495.22541584615794
bumblebox-01_2023-10-28_17-40-03	1	2023-10-28_17-40-03	23	11	2577.5	1704.75	2576.0	1674.5	1.0	8.558621384311845	471.02367244120535
bumblebox-01_2023-10-28_17-40-03	1	2023-10-28_17-40-03	23	12	1697.75	1424.75	1707.0	1393.5	1.0	4.190763653560053	688.5505881923274
bumblebox-01_2023-10-28_17-40-03	1	2023-10-28_17-40-03	24	0	2303.5	1882.25	2281.0	1906.5	1.0	41.18934935150105	65.7041561304344
bumblebox-01_2023-10-28_17-40-03	1	2023-10-28_17-40-03	24	2	2246.75	2385.75	2227.5	2409.5	1.0	94.0511828740075	472.68923645225146
bumblebox-01_2023-10-28_17-40-03	1	2023-10-28_17-40-03	24	5	1901.25	2356.5	1884.5	2379.5	1.0	11.44825314185531	561.35849887377
bumblebox-01_2023-10-28_17-40-03	1	2023-10-28_17-40-03	24	10	1947.0	1759.25	1936.5	1755.0	16.0		335.7705762612509
bumblebox-01_2023-10-28_17-40-03	1	2023-10-28_17-40-03	24	11	2581.25	1697.0	2583.5	1667.0	1.0	8.609587678861281	399.289433566445
bumblebox-01_2023-10-28_17-40-03	1	2023-10-28_17-40-03	24	12	1691.75	1426.5	1701.5	1396.0	1.0	6.25	737.1211030134821
bumblebox-01_2023-10-28_17-40-03	1	2023-10-28_17-40-03	24	13	3333.75	1716.0	3340.5	1745.5	2.0	0.5590169943749475	1105.9790721382626
bumblebox-01_2023-10-28_17-40-03	1	2023-10-28_17-40-03	24	15	1958.5	2081.25	1982.5	2089.5	21.0		332.623057879054
bumblebox-01_2023-10-28_17-40-03	1	2023-10-28_17-40-03	25	0	2277.5	1873.5	2251.5	1892.5	1.0	27.432872616625477	73.25383948981786
bumblebox-01_2023-10-28_17-40-03	1	2023-10-28_17-40-03	25	2	2172.5	2421.0	2148.0	2439.5	1.0	82.1926091567849	485.89723707796486
bumblebox-01_2023-10-28_17-40-03	1	2023-10-28_17-40-03	25	5	1919.25	2392.75	1909.5	2418.5	1.0	40.47298481703567	572.5355884135064
bumblebox-01_2023-10-28_17-40-03	1	2023-10-28_17-40-03	25	11	2590.25	1693.0	2594.0	1663.0	1.0	9.848857801796104	402.16049346001154
bumblebox-01_2023-10-28_17-40-03	1	2023-10-28_17-40-03	25	12	1690.75	1450.0	1700.5	1420.5	1.0	23.521266972678152	769.3613016652189
bumblebox-01_2023-10-28_17-40-03	1	2023-10-28_17-40-03	25	13	3333.0	1716.0	3340.0	1745.0	1.0	0.75	1079.6958483758285
bumblebox-01_2023-10-28_17-40-03	1	2023-10-28_17-40-03	25	15	1964.5	2081.0	1990.0	2090.5	1.0	6.005206074732157	341.26547583955806
bumblebox-01_2023-10-28_17-40-03	1	2023-10-28_17-40-03	26	0	2274.0	1873.0	2248.0	1891.0	1.0	3.5355339059327378	71.32060590411878
bumblebox-01_2023-10-28_17-40-03	1	2023-10-28_17-40-03	26	2	2171.75	2427.5	2147.5	2447.5	1.0	6.5431261641512	494.80439342744523
bumblebox-01_2023-10-28_17-40-03	1	2023-10-28_17-40-03	26	5	1924.5	2381.75	1916.0	2409.5	1.0	12.188621743248905	562.426895476294
bumblebox-01_2023-10-28_17-40-03	1	2023-10-28_17-40-03	26	11	2590.25	1691.25	2591.5	1660.5	1.0	1.75	401.9426756899748
bumblebox-01_2023-10-28_17-40-03	1	2023-10-28_17-40-03	26	12	1686.0	1448.75	1696.5	1420.0	1.0	4.911720676097125	771.8950788514604
bumblebox-01_2023-10-28_17-40-03	1	2023-10-28_17-40-03	26	13	3333.25	1715.5	3340.0	1745.0	1.0	0.5590169943749475	1079.8559734841435
bumblebox-01_2023-10-28_17-40-03	1	2023-10-28_17-40-03	26	15	1965.5	2071.75	1992.0	2082.0	1.0	9.303897032964198	337.4235552125029
bumblebox-01_2023-10-28_17-40-03	1	2023-10-28_17-40-03	27	0	2255.75	1866.5	2232.0	1887.0	1.0	19.372983766059374	75.4173845194534
bumblebox-01_2023-10-28_17-40-03	1	2023-10-28_17-40-03	27	2	2149.25	2422.5	2128.0	2443.5	1.0	23.04886114323222	498.2471737736897
bumblebox-01_2023-10-28_17-40-03	1	2023-10-28_17-40-03	27	5	1938.25	2372.75	1930.0	2401.5	1.0	16.433578429544795	547.2610092496064
bumblebox-01_2023-10-28_17-40-03	1	2023-10-28_17-40-03	27	11	2576.25	1698.75	2572.5	1668.5	1.0	15.88238017426859	387.3570309001183
bumblebox-01_2023-10-28_17-40-03	1	2023-10-28_17-40-03	27	12	1688.0	1429.5	1692.0	1397.0	1.0	19.353617232961906	776.4349536470507
bumblebox-01_2023-10-28_17-40-03	1	2023-10-28_17-40-03	27	13	3332.75	1715.75	3340.0	1745.0	1.0	0.5590169943749475	1083.089564672304
bumblebox-01_2023-10-28_17-40-03	1	2023-10-28_17-40-03	27	15	1971.5	2073.5	1999.0	2085.0	1.0	6.25	329.8753359147935
bumblebox-01_2023-10-28_17-40-03	1	2023-10-28_17-40-03	28	0	2348.5	1880.75	2340.0	1912.5	1.0	93.8382917576828	89.98155281466755
bumblebox-01_2023-10-28_17-40-03	1	2023-10-28_17-40-03	28	2	2158.75	2455.75	2142.5	2482.0	1.0	34.58052197408246	526.3728066994465
bumblebox-01_2023-10-28_17-40-03	1	2023-10-28_17-40-03	28	5	1941.25	2376.0	1926.5	2401.5	1.0	4.422951503238533	551.6340348622148
bumblebox-01_2023-10-28_17-40-03	1	2023-10-28_17-40-03	28	11	2564.5	1683.75	2556.0	1654.0	1.0	19.054199012291228	382.2289439082611
bumblebox-01_2023-10-28_17-40-03	1	2023-10-28_17-40-03	28	12	1686.0	1429.75	1689.5	1397.5	1.0	2.0155644370746373	790.243475946186
bumblebox-01_2023-10-28_17-40-03	1	2023-10-28_17-40-03	28	13	3333.0	1716.0	3340.0	1745.0	1.0	0.3535533905932738	1072.375696854457
bumblebox-01_2023-10-28_17-40-03	1	2023-10-28_17-40-03	28	15	1965.25	2071.75	1993.5	2084.5	1.0	6.490377492873585	344.32046356940936
bumblebox-01_2023-10-28_17-40-03	1	2023-10-28_17-40-03	29	0	2412.75	1911.25	2397.5	1940.5	1.0	71.12181451566039	128.7211132642971
bumblebox-01_2023-10-28_17-40-03	1	2023-10-28_17-40-03	29	2	2120.25	2479.75	2108.0	2504.5	1.0	45.36794022214365	716.8891999465468
bumblebox-01_2023-10-28_17-40-03	1	2023-10-28_17-40-03	29	5	1946.75	2415.75	1936.0	2444.0	1.0	40.12869920642831	734.9487227011147
bumblebox-01_2023-10-28_17-40-03	1	2023-10-28_17-40-03	29	7	2775.25	716.0	2761.5	688.0	10.0		1165.1603162226218
bumblebox-01_2023-10-28_17-40-03	1	2023-10-28_17-40-03	29	11	2536.75	1662.5	2523.5	1635.5	1.0	34.9517524596407	233.52261667769997
bumblebox-01_2023-10-28_17-40-03	1	2023-10-28_17-40-03	29	12	1690.75	1426.75	1694.0	1395.0	1.0	5.618051263561058	755.8393513174608
bumblebox-01_2023-10-28_17-40-03	1	2023-10-28_17-40-03	29	13	3333.0	1715.5	3340.0	1745.0	1.0	0.5	988.6178483114696
bumblebox-01_2023-10-28_17-40-03	1	2023-10-28_17-40-03	29	15	1968.5	2072.5	1996.5	2086.0	1.0	3.3354160160315836	467.2007063350825
bumblebox-01_2023-10-28_17-40-03	1	2023-10-28_17-40-03	30	0	2393.25	1936.75	2374.5	1962.0	1.0	32.101401838549044	121.84243023726351
bumblebox-01_2023-10-28_17-40-03	1	2023-10-28_17-40-03	30	2	2110.0	2484.25	2098.5	2507.0	1.0	11.194306588619055	542.1865430356786
bumblebox-01_2023-10-28_17-40-03	1	2023-10-28_17-40-03	30	5	1901.5	2475.25	1891.0	2503.0	1.0	74.75167222209815	630.2573433745546
bumblebox-01_2023-10-28_17-40-03	1	2023-10-28_17-40-03	30	11	2533.5	1667.75	2524.5	1639.0	1.0	6.174544517614234	395.84037766735804
bumblebox-01_2023-10-28_17-40-03	1	2023-10-28_17-40-03	30	12	1693.0	1425.5	1697.0	1393.0	1.0	2.57390753524675	795.9229857434034
bumblebox-01_2023-10-28_17-40-03	1	2023-10-28_17-40-03	30	13	3332.75	1715.75	3340.0	1744.5	1.0	0.3535533905932738	1086.943933016054
bumblebox-01_2023-10-28_17-40-03	1	2023-10-28_17-40-03	30	15	1964.25	2070.25	1992.0	2082.0	1.0	4.808846015417836	327.6034285192252
bumblebox-01_2023-10-28_17-40-03	1	2023-10-28_17-40-03	31	0	2390.5	1917.75	2371.0	1943.0	1.0	19.19798166474799	124.38000146979014
bumblebox-01_2023-10-28_17-40-03	1	2023-10-28_17-40-03	31	2	2104.75	2489.5	2095.0	2512.0	1.0	7.424621202458749	710.6548545289936
bumblebox-01_2023-10-28_17-40-03	1	2023-10-28_17-40-03	31	5	1830.25	2507.5	1811.5	2527.5	1.0	78.20885499737226	851.4231709412336
bumblebox-01_2023-10-28_17-40-03	1	2023-10-28_17-40-03	31	7	2759.0	720.5	2746.5	692.5	2.0	16.86156872891725	1176.4559173171874
bumblebox-01_2023-10-28_17-40-03	1	2023-10-28_17-40-03	31	11	2515.5	1646.5	2505.5	1619.0	1.0	27.84892277988504	254.58850453354134
bumblebox-01_2023-10-28_17-40-03	1	2023-10-28_17-40-03	31	12	1688.5	1431.25	1692.0	1399.0	1.0	7.301540933255117	740.6816816390325
bumblebox-01_2023-10-28_17-40-03	1	2023-10-28_17-40-03	31	13	3333.0	1715.75	3340.5	1745.5	1.0	0.25	1014.5988325518737
bumblebox-01_2023-10-28_17-40-03	1	2023-10-28_17-40-03	31	15	1963.25	2077.0	1991.0	2087.5	1.0	6.823672031978091	446.17045203108756
bumblebox-01_2023-10-28_17-40-03	1	2023-10-28_17-40-03	32	0	2400.25	1901.75	2378.0	1925.5	1.0	18.736661922551733	146.99314505743976
bumblebox-01_2023-10-28_17-40-03	1	2023-10-28_17-40-03	32	2	2109.0	2489.75	2095.0	2511.0	1.0	4.257346591481601	551.042755711795
bumblebox-01_2023-10-28_17-40-03	1	2023-10-28_17-40-03	32	5	1859.5	2510.5	1836.5	2530.0	1.0	29.40344367586899	683.0629565062217
bumblebox-01_2023-10-28_17-40-03	1	2023-10-28_17-40-03	32	11	2505.75	1608.75	2499.0	1579.5	1.0	38.988780437454054	426.5617762758306
bumblebox-01_2023-10-28_17-40-03	1	2023-10-28_17-40-03	32	12	1690.5	1429.5	1694.0	1397.5	1.0	2.6575364531836625	783.7226201968164
bumblebox-01_2023-10-28_17-40-03	1	2023-10-28_17-40-03	32	13	3333.25	1716.0	3340.0	1745.0	1.0	0.3535533905932738	1095.1650939050985
bumblebox-01_2023-10-28_17-40-03	1	2023-10-28_17-40-03	32	15	1963.5	2074.5	1992.0	2086.0	1.0	2.5124689052802225	322.87083172623676
bumblebox-01_2023-10-28_17-40-03	1	2023-10-28_17-40-03	33	0	2403.25	1887.0	2382.0	1912.0	1.0	15.051993223490369	174.02112527166463
bumblebox-01_2023-10-28_17-40-03	1	2023-10-28_17-40-03	33	2	2073.5	2494.75	2060.5	2521.5	1.0	35.8503835404867	554.7317355888227
bumblebox-01_2023-10-28_17-40-03	1	2023-10-28_17-40-03	33	5	1776.25	2601.75	1759.0	2619.5	1.0	123.51973526526035	790.443673043881
bumblebox-01_2023-10-28_17-40-03	1	2023-10-28_17-40-03	33	11	2504.5	1563.25	2501.0	1535.0	1.0	45.5171670911097	478.92760999157804
bumblebox-01_2023-10-28_17-40-03	1	2023-10-28_17-40-03	33	12	1698.5	1447.0	1700.5	1415.5	1.0	19.241881404893856	758.8839692776033
bumblebox-01_2023-10-28_17-40-03	1	2023-10-28_17-40-03	33	13	3333.25	1716.25	3340.0	1745.5	1.0	0.25	1112.6634969288602
bumblebox-01_2023-10-28_17-40-03	1	2023-10-28_17-40-03	33	15	1958.0	2071.0	1985.5	2083.5	1.0	6.519202405202649	309.0260395375198
bumblebox-01_2023-10-28_17-40-03	1	2023-10-28_17-40-03	34	0	2402.5	1912.5	2380.5	1936.5	1.0	25.511027027542422	189.1027586163842
bumblebox-01_2023-10-28_17-40-03	1	2023-10-28_17-40-03	34	2	2043.75	2536.0	2036.0	2563.5	1.0	50.858873365421694	586.6411242603688
bumblebox-01_2023-10-28_17-40-03	1	2023-10-28_17-40-03	34	5	1637.75	2607.0	1611.0	2611.0	1.0	138.59946789219646	860.544359337597
bumblebox-01_2023-10-28_17-40-03	1	2023-10-28_17-40-03	34	11	2502.0	1567.25	2499.5	1538.5	1.0	4.716990566028302	495.43260832100566
bumblebox-01_2023-10-28_17-40-03	1	2023-10-28_17-40-03	34	12	1712.5	1440.5	1709.0	1409.0	1.0	15.435349040433131	742.848664958491
bumblebox-01_2023-10-28_17-40-03	1	2023-10-28_17-40-03	34	13	3333.25	1715.75	3340.0	1745.5	1.0	0.5	1138.7417224547378
bumblebox-01_2023-10-28_17-40-03	1	2023-10-28_17-40-03	34	15	1944.25	2067.75	1970.0	2081.5	1.0	14.128871150944791	294.8501976099259
bumblebox-01_2023-10-28_17-40-03	1	2023-10-28_17-40-03	35	0	2381.75	1958.25	2360.0	1979.0	1.0	50.235694481115715	174.41144332439887
bumblebox-01_2023-10-28_17-40-03	1	2023-10-28_17-40-03	35	2	2048.5	2535.5	2039.5	2560.0	1.0	4.7762432936357	738.5840179441334
bumblebox-01_2023-10-28_17-40-03	1	2023-10-28_17-40-03	35	5	1437.5	2593.5	1413.5	2589.0	1.0	200.70454030738816	1126.054717392765
bumblebox-01_2023-10-28_17-40-03	1	2023-10-28_17-40-03	35	7	2723.0	762.5	2716.0	732.0	4.0	55.31726674375732	1161.0778565895139
bumblebox-01_2023-10-28_17-40-03	1	2023-10-28_17-40-03	35	11	2524.5	1560.25	2532.5	1532.5	1.0	23.56374333589636	374.1121259896557
bumblebox-01_2023-10-28_17-40-03	1	2023-10-28_17-40-03	35	12	1722.0	1438.25	1719.0	1406.0	1.0	9.762812094883317	668.6333601552498
bumblebox-01_2023-10-28_17-40-03	1	2023-10-28_17-40-03	35	13	3333.75	1715.5	3341.0	1745.0	1.0	0.5590169943749475	1075.339049003848
bumblebox-01_2023-10-28_17-40-03	1	2023-10-28_17-40-03	35	15	1944.5	2069.75	1970.0	2084.0	1.0	2.0155644370746373	400.2877968568365
bumblebox-01_2023-10-28_17-40-03	1	2023-10-28_17-40-03	36	0	2380.5	1959.5	2355.0	1978.5	1.0	1.7677669529663689	174.74406508162159
bumblebox-01_2023-10-28_17-40-03	1	2023-10-28_17-40-03	36	2	2062.75	2534.75	2057.5	2560.5	1.0	14.269723192830336	749.9793460697767
bumblebox-01_2023-10-28_17-40-03	1	2023-10-28_17-40-03	36	5	1449.25	2519.25	1435.0	2493.0	1.0	75.17396490807172	1087.6309493717297
bumblebox-01_2023-10-28_17-40-03	1	2023-10-28_17-40-03	36	7	2780.0	747.25	2774.5	717.0	1.0	59.00476675659349	1180.8213590680218
bumblebox-01_2023-10-28_17-40-03	1	2023-10-28_17-40-03	36	11	2546.0	1555.75	2561.0	1530.0	1.0	21.965882636488796	372.97355071271477
bumblebox-01_2023-10-28_17-40-03	1	2023-10-28_17-40-03	36	12	1730.75	1433.0	1726.5	1401.0	1.0	10.204165815979275	669.7580165860279
bumblebox-01_2023-10-28_17-40-03	1	2023-10-28_17-40-03	36	13	3333.25	1716.0	3340.0	1745.5	1.0	0.7071067811865476	1058.4369611749441
bumblebox-01_2023-10-28_17-40-03	1	2023-10-28_17-40-03	36	15	1954.5	2069.0	1982.0	2082.0	1.0	10.02808556006579	411.466646013076
bumblebox-01_2023-10-28_17-40-03	1	2023-10-28_17-40-03	37	0	2390.75	1941.25	2363.5	1960.0	1.0	20.931435688934478	196.9525249086723
bumblebox-01_2023-10-28_17-40-03	1	2023-10-28_17-40-03	37	2	2044.25	2530.5	2033.5	2554.5	1.0	18.981899272728217	758.4631197443589
bumblebox-01_2023-10-28_17-40-03	1	2023-10-28_17-40-03	37	5	1455.5	2426.25	1461.0	2395.0	1.0	93.20977684771056	1012.7720683084024
bumblebox-01_2023-10-28_17-40-03	1	2023-10-28_17-40-03	37	7	2799.75	724.75	2794.5	695.0	1.0	29.938478585258803	1207.5918379435582
bumblebox-01_2023-10-28_17-40-03	1	2023-10-28_17-40-03	37	10	1984.5	1836.5	1997.5	1866.5	13.0		270.1575514833092
bumblebox-01_2023-10-28_17-40-03	1	2023-10-28_17-40-03	37	11	2586.0	1541.25	2607.0	1522.5	1.0	42.547032799009614	422.93696813159477
bumblebox-01_2023-10-28_17-40-03	1	2023-10-28_17-40-03	37	12	1738.25	1429.5	1735.0	1397.0	1.0	8.276472678623424	634.347804714164
bumblebox-01_2023-10-28_17-40-03	1	2023-10-28_17-40-03	37	13	3333.0	1715.75	3340.0	1745.0	1.0	0.3535533905932738	1084.0349195437032
bumblebox-01_2023-10-28_17-40-03	1	2023-10-28_17-40-03	37	15	1939.0	2064.5	1962.0	2080.0	1.0	16.140012391568973	409.31265876278104
bumblebox-01_2023-10-28_17-40-03	1	2023-10-28_17-40-03	38	0	2388.25	1924.75	2360.5	1943.5	1.0	16.688319268278637	191.24420430175746
bumblebox-01_2023-10-28_17-40-03	1	2023-10-28_17-40-03	38	2	1988.0	2567.75	1972.5	2592.5	1.0	67.46573204227462	803.1973725617655
bumblebox-01_2023-10-28_17-40-03	1	2023-10-28_17-40-03	38	5	1439.0	2420.25	1454.0	2392.5	1.0	17.55704986607944	1009.5065859457784
bumblebox-01_2023-10-28_17-40-03	1	2023-10-28_17-40-03	38	7	2777.75	738.0	2779.5	708.0	1.0	25.6819489135852	1195.0627098195453
bumblebox-01_2023-10-28_17-40-03	1	2023-10-28_17-40-03	38	10	1991.25	1844.25	2007.5	1873.0	1.0	10.277402395547233	251.10851154013326
bumblebox-01_2023-10-28_17-40-03	1	2023-10-28_17-40-03	38	11	2571.0	1543.25	2590.5	1522.5	1.0	15.132745950421556	422.4907525103835
bumblebox-01_2023-10-28_17-40-03	1	2023-10-28_17-40-03	38	12	1738.25	1437.0	1733.5	1405.0	1.0	7.5	621.5487085240394
bumblebox-01_2023-10-28_17-40-03	1	2023-10-28_17-40-03	38	13	3333.0	1715.75	3340.0	1745.0	1.0	0.0	1097.374071419339
bumblebox-01_2023-10-28_17-40-03	1	2023-10-28_17-40-03	38	15	1926.75	2052.75	1946.5	2076.0	1.0	16.974245196767956	398.87987068109607
bumblebox-01_2023-10-28_17-40-03	1	2023-10-28_17-40-03	39	0	2424.0	1877.75	2404.5	1905.0	1.0	59.051354768540236	164.0586844794417
bumblebox-01_2023-10-28_17-40-03	1	2023-10-28_17-40-03	39	2	1976.75	2612.75	1977.5	2642.5	1.0	46.38493828819868	890.4723739836767
bumblebox-01_2023-10-28_17-40-03	1	2023-10-28_17-40-03	39	5	1475.75	2450.75	1501.0	2435.5	1.0	47.757852757426186	1056.6384723869016
bumblebox-01_2023-10-28_17-40-03	1	2023-10-28_17-40-03	39	7	2792.75	732.0	2794.0	703.5	1.0	16.15549442140351	1161.4219875665885
bumblebox-01_2023-10-28_17-40-03	1	2023-10-28_17-40-03	39	10	2016.5	1875.0	2036.5	1900.5	1.0	39.78850336466553	291.6160019239771
bumblebox-01_2023-10-28_17-40-03	1	2023-10-28_17-40-03	39	11	2575.5	1540.5	2595.5	1520.0	1.0	5.273755777432247	370.9763959177524
bumblebox-01_2023-10-28_17-40-03	1	2023-10-28_17-40-03	39	12	1742.75	1435.75	1734.5	1404.5	1.0	4.670385423067351	648.4176789139274
bumblebox-01_2023-10-28_17-40-03	1	2023-10-28_17-40-03	39	13	3333.75	1715.75	3341.0	1744.5	1.0	0.75	1043.51302044015
bumblebox-01_2023-10-28_17-40-03	1	2023-10-28_17-40-03	40	0	2418.75	1844.75	2422.5	1877.0	1.0	33.4150041149182	257.81848740728344
bumblebox-01_2023-10-28_17-40-03	1	2023-10-28_17-40-03	40	2	2024.5	2687.0	2038.0	2712.5	1.0	88.27867805988035	892.6406837614575
bumblebox-01_2023-10-28_17-40-03	1	2023-10-28_17-40-03	40	5	1513.25	2527.0	1541.0	2529.5	1.0	84.9724219967867	971.7247769259754
bumblebox-01_2023-10-28_17-40-03	1	2023-10-28_17-40-03	40	7	2808.75	726.25	2812.5	698.5	1.0	17.001838135919304	1257.0376944650955
bumblebox-01_2023-10-28_17-40-03	1	2023-10-28_17-40-03	40	10	2022.75	1880.25	2044.0	1905.5	1.0	8.162413858657255	159.86170681599285
bumblebox-01_2023-10-28_17-40-03	1	2023-10-28_17-40-03	40	11	2603.75	1536.25	2628.5	1521.0	1.0	28.56790156801861	515.5685290659868
bumblebox-01_2023-10-28_17-40-03	1	2023-10-28_17-40-03	40	12	1756.0	1435.75	1751.0	1404.5	1.0	13.25	550.4706161410379
bumblebox-01_2023-10-28_17-40-03	1	2023-10-28_17-40-03	41	0	2415.5	1861.0	2433.5	1880.0	1.0	16.57181341917655	113.85750414443486
bumblebox-01_2023-10-28_17-40-03	1	2023-10-28_17-40-03	41	2	2060.75	2762.5	2075.5	2789.0	1.0	83.75149252401417	996.2139108896241
bumblebox-01_2023-10-28_17-40-03	1	2023-10-28_17-40-03	41	5	1516.25	2534.75	1545.0	2540.5	1.0	8.31038506929733	1088.0785386404789
bumblebox-01_2023-10-28_17-40-03	1	2023-10-28_17-40-03	41	7	2818.75	714.5	2821.0	687.5	1.0	15.429274124209472	1195.3031649962281
bumblebox-01_2023-10-28_17-40-03	1	2023-10-28_17-40-03	41	10	2008.5	1851.5	2029.5	1871.5	1.0	32.08777025597136	314.8041553887115
bumblebox-01_2023-10-28_17-40-03	1	2023-10-28_17-40-03	41	11	2642.25	1534.25	2670.5	1526.0	1.0	38.55191305240247	418.60755039774426
bumblebox-01_2023-10-28_17-40-03	1	2023-10-28_17-40-03	41	12	1758.25	1429.0	1752.0	1397.5	1.0	7.115124735378854	672.6813184933858
bumblebox-01_2023-10-28_17-40-03	1	2023-10-28_17-40-03	41	13	3332.75	1715.5	3340.0	1745.0	2.0	1.0307764064044151	1017.1722598704705
bumblebox-01_2023-10-28_17-40-03	1	2023-10-28_17-40-03	42	0	2459.25	1821.75	2473.5	1824.0	1.0	58.776058050876465	124.3919782695512
bumblebox-01_2023-10-28_17-40-03	1	2023-10-28_17-40-03	42	2	2084.25	2927.25	2087.5	2956.5	1.0	166.41758470786672	1139.9887013728744
bumblebox-01_2023-10-28_17-40-03	1	2023-10-28_17-40-03	42	5	1528.0	2557.0	1558.5	2564.0	1.0	25.161975280172264	1096.1684284966486
bumblebox-01_2023-10-28_17-40-03	1	2023-10-28_17-40-03	42	7	2830.25	736.25	2835.0	709.5	1.0	24.603099398246556	1187.159525614739
bumblebox-01_2023-10-28_17-40-03	1	2023-10-28_17-40-03	42	10	2003.75	1814.5	2029.0	1818.0	1.0	37.30365263616956	331.28196337532853
bumblebox-01_2023-10-28_17-40-03	1	2023-10-28_17-40-03	42	11	2682.25	1520.5	2709.0	1511.5	1.0	42.29731078922158	455.4136394617672
bumblebox-01_2023-10-28_17-40-03	1	2023-10-28_17-40-03	42	12	1759.25	1428.5	1755.0	1396.5	1.0	1.118033988749895	693.5785972100152
bumblebox-01_2023-10-28_17-40-03	1	2023-10-28_17-40-03	42	13	3333.25	1715.75	3340.5	1745.0	1.0	0.5590169943749475	1003.1592541854022
bumblebox-01_2023-10-28_17-40-03	1	2023-10-28_17-40-03	43	0	2459.75	1808.75	2473.5	1809.0	1.0	13.009611831257688	115.24205588808498
bumblebox-01_2023-10-28_17-40-03	1	2023-10-28_17-40-03	43	2	2057.25	2935.25	2066.5	2964.5	1.0	28.160255680657446	1149.5826743628804
bumblebox-01_2023-10-28_17-40-03	1	2023-10-28_17-40-03	43	5	1536.25	2560.25	1566.0	2565.0	1.0	8.8670739254841	1095.0286583899585
bumblebox-01_2023-10-28_17-40-03	1	2023-10-28_17-40-03	43	7	2895.0	788.75	2904.0	763.0	1.0	83.35953754670187	1170.6717677023362
bumblebox-01_2023-10-28_17-40-03	1	2023-10-28_17-40-03	43	10	2000.25	1816.75	2022.5	1806.0	1.0	4.16082924427331	345.1078366906676
bumblebox-01_2023-10-28_17-40-03	1	2023-10-28_17-40-03	43	11	2723.5	1523.75	2745.0	1508.5	1.0	41.377832229347156	481.85476307214446
bumblebox-01_2023-10-28_17-40-03	1	2023-10-28_17-40-03	43	12	1757.25	1429.5	1754.0	1397.0	1.0	2.23606797749979	707.208396316328
bumblebox-01_2023-10-28_17-40-03	1	2023-10-28_17-40-03	43	13	3333.25	1715.75	3340.5	1745.0	1.0	0.0	993.6713397523914
bumblebox-01_2023-10-28_17-40-03	1	2023-10-28_17-40-03	44	0	2468.75	1810.5	2484.0	1809.0	1.0	9.168560410446124	126.6739033020526
bumblebox-01_2023-10-28_17-40-03	1	2023-10-28_17-40-03	44	1	2243.25	2095.0	2269.0	2100.0	28.0		269.5387005814029
bumblebox-01_2023-10-28_17-40-03	1	2023-10-28_17-40-03	44	2	2156.5	2905.5	2187.0	2912.0	1.0	103.61286117080253	1076.2061095709214
bumblebox-01_2023-10-28_17-40-03	1	2023-10-28_17-40-03	44	5	1539.75	2559.75	1569.0	2565.5	1.0	3.5355339059327378	1077.5061903663375
bumblebox-01_2023-10-28_17-40-03	1	2023-10-28_17-40-03	44	7	2916.5	796.0	2933.0	774.0	1.0	22.689479941153344	1194.6738775126503
bumblebox-01_2023-10-28_17-40-03	1	2023-10-28_17-40-03	44	10	1999.25	1810.75	2021.5	1799.0	1.0	6.082762530298219	349.81448456447754
bumblebox-01_2023-10-28_17-40-03	1	2023-10-28_17-40-03	44	11	2717.25	1496.75	2731.5	1472.0	1.0	27.713940535405644	509.02701985694665
bumblebox-01_2023-10-28_17-40-03	1	2023-10-28_17-40-03	44	12	1751.25	1427.25	1749.0	1395.0	1.0	6.408002808988148	728.5923690773722
bumblebox-01_2023-10-28_17-40-03	1	2023-10-28_17-40-03	44	13	3332.75	1715.5	3340.0	1745.0	1.0	0.5590169943749475	994.1466748478874
bumblebox-01_2023-10-28_17-40-03	1	2023-10-28_17-40-03	45	0	2474.0	1817.75	2488.5	1816.0	1.0	8.951256894984079	108.80513005902105
bumblebox-01_2023-10-28_17-40-03	1	2023-10-28_17-40-03	45	1	2279.75	2105.0	2297.0	2107.5	1.0	37.84507894033252	277.02522086233796
bumblebox-01_2023-10-28_17-40-03	1	2023-10-28_17-40-03	45	2	2271.0	2916.5	2301.0	2917.0	1.0	115.02717070327341	1078.4569516698098
bumblebox-01_2023-10-28_17-40-03	1	2023-10-28_17-40-03	45	5	1549.25	2557.0	1579.0	2561.5	1.0	9.89002022242624	1086.750380566068
bumblebox-01_2023-10-28_17-40-03	1	2023-10-28_17-40-03	45	7	2919.5	758.75	2936.0	740.5	1.0	37.370610110085174	1215.917372327232
bumblebox-01_2023-10-28_17-40-03	1	2023-10-28_17-40-03	45	10	2013.25	1817.75	2036.5	1805.5	1.0	15.652475842498529	355.63424476473404
bumblebox-01_2023-10-28_17-40-03	1	2023-10-28_17-40-03	45	11	2721.0	1467.75	2732.0	1442.0	1.0	29.241451742346857	514.7470259958817
bumblebox-01_2023-10-28_17-40-03	1	2023-10-28_17-40-03	45	12	1751.0	1425.25	1749.5	1392.5	1.0	2.0155644370746373	744.8162903207478
bumblebox-01_2023-10-28_17-40-03	1	2023-10-28_17-40-03	45	13	3333.5	1716.0	3341.0	1745.5	1.0	0.9013878188659973	973.7134000792158
bumblebox-01_2023-10-28_17-40-03	1	2023-10-28_17-40-03	46	0	2474.5	1832.75	2487.5	1829.5	1.0	15.008331019803634	92.37513214638722
bumblebox-01_2023-10-28_17-40-03	1	2023-10-28_17-40-03	46	2	2288.5	2924.5	2318.0	2918.0	1.0	19.241881404893856	1115.9982258225425
bumblebox-01_2023-10-28_17-40-03	1	2023-10-28_17-40-03	46	5	1548.5	2551.0	1579.0	2558.5	1.0	6.046693311223912	1115.272350163431
bumblebox-01_2023-10-28_17-40-03	1	2023-10-28_17-40-03	46	7	2948.0	782.5	2971.5	766.5	1.0	37.09868596055661	1174.2512013147198
bumblebox-01_2023-10-28_17-40-03	1	2023-10-28_17-40-03	46	10	2008.0	1801.75	2029.5	1791.5	1.0	16.83931411904891	376.50084168440117
bumblebox-01_2023-10-28_17-40-03	1	2023-10-28_17-40-03	46	11	2725.75	1467.0	2740.5	1443.5	1.0	4.808846015417836	485.81361463431887
bumblebox-01_2023-10-28_17-40-03	1	2023-10-28_17-40-03	46	12	1748.0	1426.25	1749.0	1393.5	1.0	3.1622776601683795	744.4588697766065
bumblebox-01_2023-10-28_17-40-03	1	2023-10-28_17-40-03	46	13	3333.5	1715.25	3340.0	1744.5	1.0	0.75	954.1380809605403
bumblebox-01_2023-10-28_17-40-03	1	2023-10-28_17-40-03	47	0	2477.75	1839.0	2488.5	1829.5	1.0	7.044501401802686	88.00759577481082
bumblebox-01_2023-10-28_17-40-03	1	2023-10-28_17-40-03	47	2	2316.5	2906.25	2345.0	2893.5	1.0	33.42248494651467	1096.7350306883893
bumblebox-01_2023-10-28_17-40-03	1	2023-10-28_17-40-03	47	5	1555.75	2561.25	1586.5	2570.0	1.0	12.55487952948972	1124.0582277685007
bumblebox-01_2023-10-28_17-40-03	1	2023-10-28_17-40-03	47	7	2990.0	772.75	3016.5	760.0	1.0	43.11684705541443	1198.285445454906
bumblebox-01_2023-10-28_17-40-03	1	2023-10-28_17-40-03	47	10	2017.0	1801.25	2040.5	1789.5	1.0	9.013878188659973	377.06673320390183
bumblebox-01_2023-10-28_17-40-03	1	2023-10-28_17-40-03	47	11	2725.25	1472.0	2741.5	1448.0	1.0	5.024937810560445	474.93025084117613
bumblebox-01_2023-10-28_17-40-03	1	2023-10-28_17-40-03	47	12	1735.75	1429.5	1737.5	1396.5	1.0	12.673791855636576	761.3587931547534
bumblebox-01_2023-10-28_17-40-03	1	2023-10-28_17-40-03	47	13	3333.25	1716.0	3340.5	1745.5	1.0	0.7905694150420949	944.2620098066334
bumblebox-01_2023-10-28_17-40-03	1	2023-10-28_17-40-03	48	1	2243.25	2058.75	2244.0	2083.0	3.0	58.91784534417395	263.7672387731274
bumblebox-01_2023-10-28_17-40-03	1	2023-10-28_17-40-03	48	2	2451.0	2851.5	2475.0	2832.5	1.0	145.21643329871452	1018.6388743072787
bumblebox-01_2023-10-28_17-40-03	1	2023-10-28_17-40-03	48	5	1566.5	2572.75	1597.5	2580.0	1.0	15.742061491431166	1100.439471870216
bumblebox-01_2023-10-28_17-40-03	1	2023-10-28_17-40-03	48	7	2998.0	747.75	3024.5	739.5	1.0	26.248809496813376	1249.181994847028
bumblebox-01_2023-10-28_17-40-03	1	2023-10-28_17-40-03	48	10	2029.75	1785.5	2055.0	1773.0	1.0	20.263884129159443	356.8424459758116
bumblebox-01_2023-10-28_17-40-03	1	2023-10-28_17-40-03	48	11	2723.0	1491.75	2747.5	1476.0	1.0	19.87775138188422	483.1370470684276
bumblebox-01_2023-10-28_17-40-03	1	2023-10-28_17-40-03	48	12	1721.0	1458.0	1722.5	1426.5	1.0	32.09069179684352	761.9926385799275
bumblebox-01_2023-10-28_17-40-03	1	2023-10-28_17-40-03	48	13	3332.5	1715.0	3340.0	1744.5	1.0	1.25	956.9445680132156
bumblebox-01_2023-10-28_17-40-03	1	2023-10-28_17-40-03	49	1	2204.25	2062.75	2211.0	2088.0	1.0	39.20459156782532	300.3041508334717
bumblebox-01_2023-10-28_17-40-03	1	2023-10-28_17-40-03	49	2	2557.25	2821.25	2584.0	2807.0	1.0	110.47228159135666	1008.1364251716195
bumblebox-01_2023-10-28_17-40-03	1	2023-10-28_17-40-03	49	5	1577.75	2582.75	1609.0	2587.0	1.0	15.051993223490369	1109.6705121376401
bumblebox-01_2023-10-28_17-40-03	1	2023-10-28_17-40-03	49	7	2998.75	764.0	3026.0	754.0	1.0	16.26729848499744	1224.8394302449658
bumblebox-01_2023-10-28_17-40-03	1	2023-10-28_17-40-03	49	10	2008.75	1720.5	2034.5	1710.5	1.0	68.30812543175226	396.15508154359514
bumblebox-01_2023-10-28_17-40-03	1	2023-10-28_17-40-03	49	11	2732.25	1499.0	2761.0	1493.0	1.0	11.75265927354316	473.8414870848821
bumblebox-01_2023-10-28_17-40-03	1	2023-10-28_17-40-03	49	12	1710.25	1450.0	1717.0	1419.0	1.0	13.400093283257396	777.5844438919881
bumblebox-01_2023-10-28_17-40-03	1	2023-10-28_17-40-03	49	13	3333.25	1716.0	3340.5	1745.5	1.0	1.25	949.4519826630584
bumblebox-01_2023-10-28_17-40-03	1	2023-10-28_17-40-03	50	1	2171.0	2058.25	2181.5	2083.5	1.0	33.55312951126914	331.9901886374995
bumblebox-01_2023-10-28_17-40-03	1	2023-10-28_17-40-03	50	2	2614.5	2734.75	2634.5	2711.5	1.0	103.72951605015807	945.5899701252982
bumblebox-01_2023-10-28_17-40-03	1	2023-10-28_17-40-03	50	5	1585.5	2590.25	1617.0	2594.5	1.0	10.784827305061496	1122.2146983093576
bumblebox-01_2023-10-28_17-40-03	1	2023-10-28_17-40-03	50	7	3004.0	769.75	3030.0	759.0	1.0	7.786205751198718	1208.6281677387642
bumblebox-01_2023-10-28_17-40-03	1	2023-10-28_17-40-03	50	10	2022.0	1725.25	2049.0	1723.0	1.0	14.075688260259247	385.04746181680315
bumblebox-01_2023-10-28_17-40-03	1	2023-10-28_17-40-03	50	11	2745.75	1497.5	2774.0	1496.0	1.0	13.583077707206124	471.72237701487353
bumblebox-01_2023-10-28_17-40-03	1	2023-10-28_17-40-03	50	12	1696.0	1425.25	1701.5	1393.0	1.0	28.559149146989657	801.4717230517634
bumblebox-01_2023-10-28_17-40-03	1	2023-10-28_17-40-03	50	13	3333.5	1716.0	3341.0	1745.5	1.0	0.25	942.1450679707252
bumblebox-01_2023-10-28_17-40-03	1	2023-10-28_17-40-03	51	1	2179.5	2071.0	2185.0	2095.0	1.0	15.323592920721955	515.2150148041028
bumblebox-01_2023-10-28_17-40-03	1	2023-10-28_17-40-03	51	2	2636.25	2631.5	2647.0	2603.0	1.0	105.51599404829582	948.6966919228222
bumblebox-01_2023-10-28_17-40-03	1	2023-10-28_17-40-03	51	7	3013.0	781.5	3038.0	771.5	1.0	14.800760115615684	1030.3864968584182
bumblebox-01_2023-10-28_17-40-03	1	2023-10-28_17-40-03	51	10	2058.5	1716.75	2088.5	1709.0	1.0	37.476659402887016	467.8425433927137
bumblebox-01_2023-10-28_17-40-03	1	2023-10-28_17-40-03	51	11	2768.0	1499.25	2794.0	1492.5	1.0	22.318714120665643	308.0624978003983
bumblebox-01_2023-10-28_17-40-03	1	2023-10-28_17-40-03	51	12	1690.5	1409.25	1694.5	1376.5	1.0	16.91892431568863	880.7409638526887
bumblebox-01_2023-10-28_17-40-03	1	2023-10-28_17-40-03	51	13	3333.0	1715.75	3340.5	1745.5	1.0	0.5590169943749475	807.8978469599044
