## Supplementary material for "The BumbleBox: An open-source platform for quantifying behavior in bumblebee colonies": Sample BumbleBox Data Output: bumblebox-01_2023-10-28_18-10-03_averages.csv

filename	ID	average distance from center	average speed	frames tracked in video
bumblebox-01_2023-10-28_18-10-03	0	373.0	29.0	49
bumblebox-01_2023-10-28_18-10-03	1	293.0	80.0	16
bumblebox-01_2023-10-28_18-10-03	2	1120.0	2.0	52
bumblebox-01_2023-10-28_18-10-03	3	904.0	88.0	48
bumblebox-01_2023-10-28_18-10-03	4	433.0		1
bumblebox-01_2023-10-28_18-10-03	5	519.0	62.0	46
bumblebox-01_2023-10-28_18-10-03	6	520.0	19.0	20
bumblebox-01_2023-10-28_18-10-03	7	1353.0	24.0	20
bumblebox-01_2023-10-28_18-10-03	8	512.0	49.0	27
bumblebox-01_2023-10-28_18-10-03	9	325.0	53.0	30
bumblebox-01_2023-10-28_18-10-03	10	189.0	56.0	19
bumblebox-01_2023-10-28_18-10-03	11	715.0	6.0	52
bumblebox-01_2023-10-28_18-10-03	12	376.0	34.0	50
bumblebox-01_2023-10-28_18-10-03	13	1354.0	0.0	52
bumblebox-01_2023-10-28_18-10-03	15	183.0	62.0	21
