## Supplementary material for "The BumbleBox: An open-source platform for quantifying behavior in bumblebee colonies": Sample BumbleBox Data Output: bumblebox-01_2023-10-28_18-10-03_contacts.csv

	frame	ID	0	1	2	3	5	6	9	11	12	13	15	7	8	10	4
0	0	0		0.0	0.0	0.0	0.0	0.0	0.0	0.0	0.0	0.0	0.0
1	0	1	0.0		0.0	0.0	0.0	0.0	0.0	0.0	0.0	0.0	0.0
2	0	2	0.0	0.0		0.0	0.0	0.0	0.0	0.0	0.0	0.0	0.0
3	0	3	0.0	0.0	0.0		0.0	0.0	0.0	0.0	0.0	0.0	0.0
4	0	5	0.0	0.0	0.0	0.0		0.0	0.0	0.0	0.0	0.0	0.0
5	0	6	0.0	0.0	0.0	0.0	0.0		0.0	0.0	0.0	0.0	0.0
6	0	9	0.0	0.0	0.0	0.0	0.0	0.0		0.0	0.0	0.0	0.0
7	0	11	0.0	0.0	0.0	0.0	0.0	0.0	0.0		0.0	0.0	0.0
8	0	12	0.0	0.0	0.0	0.0	0.0	0.0	0.0	0.0		0.0	0.0
9	0	13	0.0	0.0	0.0	0.0	0.0	0.0	0.0	0.0	0.0		0.0
10	0	15	0.0	0.0	0.0	0.0	0.0	0.0	0.0	0.0	0.0	0.0
11	1	0		0.0	0.0	0.0	0.0	0.0	0.0	0.0	0.0	0.0
12	1	1	0.0		0.0	0.0	0.0	0.0	0.0	0.0	0.0	0.0
13	1	2	0.0	0.0		0.0	0.0	0.0	0.0	0.0	0.0	0.0
14	1	3	0.0	0.0	0.0		0.0	0.0	0.0	0.0	0.0	0.0
15	1	5	0.0	0.0	0.0	0.0		0.0	0.0	0.0	0.0	0.0
16	1	6	0.0	0.0	0.0	0.0	0.0		0.0	0.0	0.0	0.0
17	1	9	0.0	0.0	0.0	0.0	0.0	0.0		0.0	0.0	0.0
18	1	11	0.0	0.0	0.0	0.0	0.0	0.0	0.0		0.0	0.0
19	1	12	0.0	0.0	0.0	0.0	0.0	0.0	0.0	0.0		0.0
20	1	13	0.0	0.0	0.0	0.0	0.0	0.0	0.0	0.0	0.0
21	2	0			0.0	0.0	0.0	0.0	0.0	0.0	0.0	0.0
22	2	2	0.0			0.0	0.0	0.0	0.0	0.0	0.0	0.0
23	2	3	0.0		0.0		0.0	0.0	0.0	0.0	0.0	0.0
24	2	5	0.0		0.0	0.0		0.0	0.0	0.0	0.0	0.0
25	2	6	0.0		0.0	0.0	0.0		0.0	0.0	0.0	0.0
26	2	9	0.0		0.0	0.0	0.0	0.0		0.0	0.0	0.0
27	2	11	0.0		0.0	0.0	0.0	0.0	0.0		0.0	0.0
28	2	12	0.0		0.0	0.0	0.0	0.0	0.0	0.0		0.0
29	2	13	0.0		0.0	0.0	0.0	0.0	0.0	0.0	0.0
30	3	0			0.0	0.0	0.0	0.0	0.0	0.0	0.0	0.0		0.0
31	3	2	0.0			0.0	0.0	0.0	0.0	0.0	0.0	0.0		0.0
32	3	3	0.0		0.0		0.0	0.0	0.0	0.0	0.0	0.0		0.0
33	3	5	0.0		0.0	0.0		0.0	0.0	0.0	0.0	0.0		0.0
34	3	6	0.0		0.0	0.0	0.0		0.0	0.0	0.0	0.0		0.0
35	3	7	0.0		0.0	0.0	0.0	0.0	0.0	0.0	0.0	0.0
36	3	9	0.0		0.0	0.0	0.0	0.0		0.0	0.0	0.0		0.0
37	3	11	0.0		0.0	0.0	0.0	0.0	0.0		0.0	0.0		0.0
38	3	12	0.0		0.0	0.0	0.0	0.0	0.0	0.0		0.0		0.0
39	3	13	0.0		0.0	0.0	0.0	0.0	0.0	0.0	0.0			0.0
40	4	0		0.0	0.0	0.0	0.0	0.0	0.0	0.0	0.0	0.0
41	4	1	0.0		0.0	0.0	1.0	0.0	0.0	0.0	0.0	0.0
42	4	2	0.0	0.0		0.0	0.0	0.0	0.0	0.0	0.0	0.0
43	4	3	0.0	0.0	0.0		1.0	0.0	0.0	0.0	0.0	0.0
44	4	5	0.0	1.0	0.0	1.0		0.0	0.0	0.0	0.0	0.0
45	4	6	0.0	0.0	0.0	0.0	0.0		0.0	0.0	0.0	0.0
46	4	9	0.0	0.0	0.0	0.0	0.0	0.0		0.0	0.0	0.0
47	4	11	0.0	0.0	0.0	0.0	0.0	0.0	0.0		0.0	0.0
48	4	12	0.0	0.0	0.0	0.0	0.0	0.0	0.0	0.0		0.0
49	4	13	0.0	0.0	0.0	0.0	0.0	0.0	0.0	0.0	0.0
50	5	0		0.0	0.0	0.0	0.0	0.0	0.0	0.0	0.0	0.0		0.0
51	5	1	0.0		0.0	0.0	0.0	0.0	0.0	0.0	0.0	0.0		0.0
52	5	2	0.0	0.0		0.0	0.0	0.0	0.0	0.0	0.0	0.0		0.0
53	5	3	0.0	0.0	0.0		1.0	0.0	0.0	0.0	0.0	0.0		0.0
54	5	5	0.0	0.0	0.0	1.0		0.0	0.0	0.0	0.0	0.0		0.0
55	5	6	0.0	0.0	0.0	0.0	0.0		0.0	0.0	0.0	0.0		0.0
56	5	7	0.0	0.0	0.0	0.0	0.0	0.0	0.0	0.0	0.0	0.0
57	5	9	0.0	0.0	0.0	0.0	0.0	0.0		0.0	0.0	0.0		0.0
58	5	11	0.0	0.0	0.0	0.0	0.0	0.0	0.0		0.0	0.0		0.0
59	5	12	0.0	0.0	0.0	0.0	0.0	0.0	0.0	0.0		0.0		0.0
60	5	13	0.0	0.0	0.0	0.0	0.0	0.0	0.0	0.0	0.0			0.0
61	6	0		0.0	0.0	0.0	0.0	0.0	0.0	0.0		0.0		0.0
62	6	1	0.0		0.0	0.0	0.0	0.0	0.0	0.0		0.0		0.0
63	6	2	0.0	0.0		0.0	0.0	0.0	0.0	0.0		0.0		0.0
64	6	3	0.0	0.0	0.0		0.0	0.0	0.0	0.0		0.0		0.0
65	6	5	0.0	0.0	0.0	0.0		0.0	0.0	0.0		0.0		0.0
66	6	6	0.0	0.0	0.0	0.0	0.0		0.0	0.0		0.0		0.0
67	6	7	0.0	0.0	0.0	0.0	0.0	0.0	0.0	0.0		0.0
68	6	9	0.0	0.0	0.0	0.0	0.0	0.0		0.0		0.0		0.0
69	6	11	0.0	0.0	0.0	0.0	0.0	0.0	0.0			0.0		0.0
70	6	13	0.0	0.0	0.0	0.0	0.0	0.0	0.0	0.0				0.0
71	7	0		0.0	0.0	0.0	0.0		0.0	0.0	0.0	0.0		0.0
72	7	1	0.0		0.0	0.0	0.0		0.0	0.0	0.0	0.0		0.0
73	7	2	0.0	0.0		0.0	0.0		0.0	0.0	0.0	0.0		0.0
74	7	3	0.0	0.0	0.0		0.0		0.0	0.0	0.0	0.0		0.0
75	7	5	0.0	0.0	0.0	0.0			0.0	0.0	0.0	0.0		0.0
76	7	7	0.0	0.0	0.0	0.0	0.0		0.0	0.0	0.0	0.0
77	7	9	0.0	0.0	0.0	0.0	0.0			0.0	0.0	0.0		0.0
78	7	11	0.0	0.0	0.0	0.0	0.0		0.0		0.0	0.0		0.0
79	7	12	0.0	0.0	0.0	0.0	0.0		0.0	0.0		0.0		0.0
80	7	13	0.0	0.0	0.0	0.0	0.0		0.0	0.0	0.0			0.0
81	8	0		0.0	0.0	0.0	0.0		0.0	0.0	0.0	0.0	0.0	0.0
82	8	1	0.0		0.0	0.0	1.0		0.0	0.0	0.0	0.0	0.0	0.0
83	8	2	0.0	0.0		0.0	0.0		0.0	0.0	0.0	0.0	0.0	0.0
84	8	3	0.0	0.0	0.0		0.0		0.0	0.0	0.0	0.0	0.0	0.0
85	8	5	0.0	1.0	0.0	0.0			0.0	0.0	0.0	0.0	0.0	0.0
86	8	7	0.0	0.0	0.0	0.0	0.0		0.0	0.0	0.0	0.0	0.0
87	8	9	0.0	0.0	0.0	0.0	0.0			0.0	0.0	0.0	0.0	0.0
88	8	11	0.0	0.0	0.0	0.0	0.0		0.0		0.0	0.0	0.0	0.0
89	8	12	0.0	0.0	0.0	0.0	0.0		0.0	0.0		0.0	0.0	0.0
90	8	13	0.0	0.0	0.0	0.0	0.0		0.0	0.0	0.0		0.0	0.0
91	8	15	0.0	0.0	0.0	0.0	0.0		0.0	0.0	0.0	0.0		0.0
92	9	0		0.0	0.0		0.0	0.0		0.0	0.0	0.0	0.0
93	9	1	0.0		0.0		1.0	0.0		0.0	0.0	0.0	0.0
94	9	2	0.0	0.0			0.0	0.0		0.0	0.0	0.0	0.0
95	9	5	0.0	1.0	0.0			0.0		0.0	0.0	0.0	0.0
96	9	6	0.0	0.0	0.0		0.0			0.0	0.0	0.0	0.0
97	9	11	0.0	0.0	0.0		0.0	0.0			0.0	0.0	0.0
98	9	12	0.0	0.0	0.0		0.0	0.0		0.0		0.0	0.0
99	9	13	0.0	0.0	0.0		0.0	0.0		0.0	0.0		0.0
100	9	15	0.0	0.0	0.0		0.0	0.0		0.0	0.0	0.0
101	10	0			0.0	0.0		0.0		0.0	0.0	0.0	0.0
102	10	2	0.0			0.0		0.0		0.0	0.0	0.0	0.0
103	10	3	0.0		0.0			0.0		0.0	0.0	0.0	0.0
104	10	6	0.0		0.0	0.0				0.0	0.0	0.0	0.0
105	10	11	0.0		0.0	0.0		0.0			0.0	0.0	0.0
106	10	12	0.0		0.0	0.0		0.0		0.0		0.0	0.0
107	10	13	0.0		0.0	0.0		0.0		0.0	0.0		0.0
108	10	15	0.0		0.0	0.0		0.0		0.0	0.0	0.0
109	11	0			0.0		0.0	0.0		0.0	0.0	0.0	0.0
110	11	2	0.0				0.0	0.0		0.0	0.0	0.0	0.0
111	11	5	0.0		0.0			0.0		0.0	0.0	0.0	0.0
112	11	6	0.0		0.0		0.0			0.0	0.0	0.0	0.0
113	11	11	0.0		0.0		0.0	0.0			0.0	0.0	0.0
114	11	12	0.0		0.0		0.0	0.0		0.0		0.0	0.0
115	11	13	0.0		0.0		0.0	0.0		0.0	0.0		0.0
116	11	15	0.0		0.0		0.0	0.0		0.0	0.0	0.0
117	12	1			0.0			0.0		0.0	0.0	0.0	0.0
118	12	2		0.0				0.0		0.0	0.0	0.0	0.0
119	12	6		0.0	0.0					0.0	0.0	0.0	0.0
120	12	11		0.0	0.0			0.0			0.0	0.0	0.0
121	12	12		0.0	0.0			0.0		0.0		0.0	0.0
122	12	13		0.0	0.0			0.0		0.0	0.0		0.0
123	12	15		0.0	0.0			0.0		0.0	0.0	0.0
124	13	0			0.0	0.0	1.0			0.0	0.0	0.0	0.0		0.0
125	13	2	0.0			0.0	0.0			0.0	0.0	0.0	0.0		0.0
126	13	3	0.0		0.0		0.0			0.0	0.0	0.0	0.0		0.0
127	13	5	1.0		0.0	0.0				0.0	0.0	0.0	0.0		0.0
128	13	8	0.0		0.0	0.0	0.0			0.0	0.0	0.0	0.0
129	13	11	0.0		0.0	0.0	0.0				0.0	0.0	0.0		0.0
130	13	12	0.0		0.0	0.0	0.0			0.0		0.0	0.0		0.0
131	13	13	0.0		0.0	0.0	0.0			0.0	0.0		0.0		0.0
132	13	15	0.0		0.0	0.0	0.0			0.0	0.0	0.0			0.0
133	14	0			0.0	0.0		0.0	0.0	0.0	0.0	0.0	0.0		0.0
134	14	2	0.0			0.0		0.0	0.0	0.0	0.0	0.0	0.0		0.0
135	14	3	0.0		0.0			0.0	0.0	0.0	0.0	0.0	0.0		0.0
136	14	6	0.0		0.0	0.0			0.0	0.0	0.0	0.0	0.0		0.0
137	14	8	0.0		0.0	0.0		0.0	0.0	0.0	0.0	0.0	0.0
138	14	9	0.0		0.0	0.0		0.0		0.0	0.0	0.0	0.0		0.0
139	14	11	0.0		0.0	0.0		0.0	0.0		0.0	0.0	0.0		0.0
140	14	12	0.0		0.0	0.0		0.0	0.0	0.0		0.0	0.0		0.0
141	14	13	0.0		0.0	0.0		0.0	0.0	0.0	0.0		0.0		0.0
142	14	15	0.0		0.0	0.0		0.0	0.0	0.0	0.0	0.0			0.0
143	15	0			0.0				0.0	0.0	0.0	0.0	0.0		0.0
144	15	2	0.0						0.0	0.0	0.0	0.0	0.0		0.0
145	15	8	0.0		0.0				0.0	0.0	0.0	0.0	0.0
146	15	9	0.0		0.0					0.0	0.0	0.0	0.0		0.0
147	15	11	0.0		0.0				0.0		0.0	0.0	0.0		0.0
148	15	12	0.0		0.0				0.0	0.0		0.0	0.0		0.0
149	15	13	0.0		0.0				0.0	0.0	0.0		0.0		0.0
150	15	15	0.0		0.0				0.0	0.0	0.0	0.0			0.0
151	16	0			0.0	0.0	0.0		0.0	0.0	0.0	0.0	0.0		0.0
152	16	2	0.0			0.0	0.0		0.0	0.0	0.0	0.0	0.0		0.0
153	16	3	0.0		0.0		0.0		0.0	0.0	0.0	0.0	0.0		0.0
154	16	5	0.0		0.0	0.0			0.0	0.0	0.0	0.0	0.0		0.0
155	16	8	0.0		0.0	0.0	0.0		0.0	0.0	0.0	0.0	0.0
156	16	9	0.0		0.0	0.0	0.0			0.0	0.0	0.0	0.0		0.0
157	16	11	0.0		0.0	0.0	0.0		0.0		0.0	0.0	0.0		0.0
158	16	12	0.0		0.0	0.0	0.0		0.0	0.0		0.0	0.0		0.0
159	16	13	0.0		0.0	0.0	0.0		0.0	0.0	0.0		0.0		0.0
160	16	15	0.0		0.0	0.0	0.0		0.0	0.0	0.0	0.0			0.0
161	17	0			0.0	0.0	0.0		0.0	0.0		0.0	0.0		0.0
162	17	2	0.0			0.0	0.0		0.0	0.0		0.0	0.0		0.0
163	17	3	0.0		0.0		0.0		0.0	0.0		0.0	0.0		0.0
164	17	5	0.0		0.0	0.0			0.0	0.0		0.0	0.0		0.0
165	17	8	0.0		0.0	0.0	0.0		0.0	0.0		0.0	0.0
166	17	9	0.0		0.0	0.0	0.0			0.0		0.0	0.0		0.0
167	17	11	0.0		0.0	0.0	0.0		0.0			0.0	0.0		0.0
168	17	13	0.0		0.0	0.0	0.0		0.0	0.0			0.0		0.0
169	17	15	0.0		0.0	0.0	0.0		0.0	0.0		0.0			0.0
170	18	0			0.0	0.0	0.0		0.0	0.0	0.0	0.0	0.0		0.0
171	18	2	0.0			0.0	0.0		0.0	0.0	0.0	0.0	0.0		0.0
172	18	3	0.0		0.0		0.0		0.0	0.0	0.0	0.0	0.0		0.0
173	18	5	0.0		0.0	0.0			0.0	0.0	0.0	0.0	0.0		0.0
174	18	8	0.0		0.0	0.0	0.0		0.0	0.0	0.0	0.0	0.0
175	18	9	0.0		0.0	0.0	0.0			0.0	0.0	0.0	0.0		0.0
176	18	11	0.0		0.0	0.0	0.0		0.0		0.0	0.0	0.0		0.0
177	18	12	0.0		0.0	0.0	0.0		0.0	0.0		0.0	0.0		0.0
178	18	13	0.0		0.0	0.0	0.0		0.0	0.0	0.0		0.0		0.0
179	18	15	0.0		0.0	0.0	0.0		0.0	0.0	0.0	0.0			0.0
180	19	2				0.0			0.0	0.0	0.0	0.0	0.0		0.0
181	19	3			0.0				0.0	0.0	0.0	0.0	0.0		0.0
182	19	8			0.0	0.0			0.0	0.0	0.0	0.0	0.0
183	19	9			0.0	0.0				0.0	0.0	0.0	0.0		0.0
184	19	11			0.0	0.0			0.0		0.0	0.0	0.0		0.0
185	19	12			0.0	0.0			0.0	0.0		0.0	0.0		0.0
186	19	13			0.0	0.0			0.0	0.0	0.0		0.0		0.0
187	19	15			0.0	0.0			0.0	0.0	0.0	0.0			0.0
188	20	0			0.0	0.0	0.0		0.0	0.0	0.0	0.0	0.0
189	20	2	0.0			0.0	0.0		0.0	0.0	0.0	0.0	0.0
190	20	3	0.0		0.0		0.0		0.0	0.0	0.0	0.0	0.0
191	20	5	0.0		0.0	0.0			0.0	0.0	0.0	0.0	0.0
192	20	9	0.0		0.0	0.0	0.0			0.0	0.0	0.0	0.0
193	20	11	0.0		0.0	0.0	0.0		0.0		0.0	0.0	0.0
194	20	12	0.0		0.0	0.0	0.0		0.0	0.0		0.0	0.0
195	20	13	0.0		0.0	0.0	0.0		0.0	0.0	0.0		0.0
196	20	15	0.0		0.0	0.0	0.0		0.0	0.0	0.0	0.0
197	21	0			0.0	0.0	0.0		0.0	0.0	0.0	0.0	0.0		0.0
198	21	2	0.0			0.0	0.0		0.0	0.0	0.0	0.0	0.0		0.0
199	21	3	0.0		0.0		0.0		0.0	0.0	0.0	0.0	0.0		0.0
200	21	5	0.0		0.0	0.0			0.0	0.0	0.0	0.0	0.0		0.0
201	21	8	0.0		0.0	0.0	0.0		0.0	0.0	0.0	0.0	0.0
202	21	9	0.0		0.0	0.0	0.0			0.0	0.0	0.0	0.0		0.0
203	21	11	0.0		0.0	0.0	0.0		0.0		0.0	0.0	0.0		0.0
204	21	12	0.0		0.0	0.0	0.0		0.0	0.0		0.0	0.0		0.0
205	21	13	0.0		0.0	0.0	0.0		0.0	0.0	0.0		0.0		0.0
206	21	15	0.0		0.0	0.0	0.0		0.0	0.0	0.0	0.0			0.0
207	22	0			0.0	0.0	0.0		0.0	0.0	0.0	0.0	0.0		0.0
208	22	2	0.0			0.0	0.0		0.0	0.0	0.0	0.0	0.0		0.0
209	22	3	0.0		0.0		0.0		0.0	0.0	0.0	0.0	0.0		0.0
210	22	5	0.0		0.0	0.0			0.0	0.0	1.0	0.0	0.0		0.0
211	22	8	0.0		0.0	0.0	0.0		0.0	0.0	0.0	0.0	0.0
212	22	9	0.0		0.0	0.0	0.0			0.0	0.0	0.0	1.0		0.0
213	22	11	0.0		0.0	0.0	0.0		0.0		0.0	0.0	0.0		0.0
214	22	12	0.0		0.0	0.0	1.0		0.0	0.0		0.0	0.0		0.0
215	22	13	0.0		0.0	0.0	0.0		0.0	0.0	0.0		0.0		0.0
216	22	15	0.0		0.0	0.0	0.0		1.0	0.0	0.0	0.0			0.0
217	23	0			0.0	0.0	0.0		0.0	0.0	0.0	0.0	0.0		0.0
218	23	2	0.0			0.0	0.0		0.0	0.0	0.0	0.0	0.0		0.0
219	23	3	0.0		0.0		0.0		0.0	0.0	0.0	0.0	0.0		0.0
220	23	5	0.0		0.0	0.0			0.0	0.0	1.0	0.0	0.0		0.0
221	23	8	0.0		0.0	0.0	0.0		0.0	0.0	0.0	0.0	0.0
222	23	9	0.0		0.0	0.0	0.0			0.0	0.0	0.0	0.0		0.0
223	23	11	0.0		0.0	0.0	0.0		0.0		0.0	0.0	0.0		0.0
224	23	12	0.0		0.0	0.0	1.0		0.0	0.0		0.0	0.0		0.0
225	23	13	0.0		0.0	0.0	0.0		0.0	0.0	0.0		0.0		0.0
226	23	15	0.0		0.0	0.0	0.0		0.0	0.0	0.0	0.0			0.0
227	24	0			0.0	0.0	0.0		0.0	0.0	0.0	0.0	0.0		0.0
228	24	2	0.0			0.0	0.0		0.0	0.0	0.0	0.0	0.0		0.0
229	24	3	0.0		0.0		0.0		0.0	0.0	0.0	0.0	0.0		0.0
230	24	5	0.0		0.0	0.0			0.0	0.0	0.0	0.0	1.0		0.0
231	24	8	0.0		0.0	0.0	0.0		0.0	0.0	0.0	0.0	0.0
232	24	9	0.0		0.0	0.0	0.0			0.0	0.0	0.0	0.0		0.0
233	24	11	0.0		0.0	0.0	0.0		0.0		0.0	0.0	0.0		0.0
234	24	12	0.0		0.0	0.0	0.0		0.0	0.0		0.0	0.0		0.0
235	24	13	0.0		0.0	0.0	0.0		0.0	0.0	0.0		0.0		0.0
236	24	15	0.0		0.0	0.0	1.0		0.0	0.0	0.0	0.0			0.0
237	25	0			0.0	0.0	0.0		0.0	0.0	0.0	0.0	0.0		0.0
238	25	2	0.0			0.0	0.0		0.0	0.0	0.0	0.0	0.0		0.0
239	25	3	0.0		0.0		0.0		0.0	0.0	0.0	0.0	0.0		0.0
240	25	5	0.0		0.0	0.0			0.0	0.0	1.0	0.0	1.0		0.0
241	25	8	0.0		0.0	0.0	0.0		0.0	0.0	0.0	0.0	0.0
242	25	9	0.0		0.0	0.0	0.0			0.0	0.0	0.0	0.0		0.0
243	25	11	0.0		0.0	0.0	0.0		0.0		0.0	0.0	0.0		0.0
244	25	12	0.0		0.0	0.0	1.0		0.0	0.0		0.0	0.0		0.0
245	25	13	0.0		0.0	0.0	0.0		0.0	0.0	0.0		0.0		0.0
246	25	15	0.0		0.0	0.0	1.0		0.0	0.0	0.0	0.0			0.0
247	26	0			0.0	0.0	0.0		0.0	0.0	0.0	0.0	0.0		0.0
248	26	2	0.0			0.0	0.0		0.0	0.0	0.0	0.0	0.0		0.0
249	26	3	0.0		0.0		0.0		0.0	0.0	0.0	0.0	0.0		0.0
250	26	5	0.0		0.0	0.0			0.0	0.0	1.0	0.0	0.0		0.0
251	26	8	0.0		0.0	0.0	0.0		0.0	0.0	0.0	0.0	0.0
252	26	9	0.0		0.0	0.0	0.0			0.0	0.0	0.0	0.0		0.0
253	26	11	0.0		0.0	0.0	0.0		0.0		0.0	0.0	0.0		0.0
254	26	12	0.0		0.0	0.0	1.0		0.0	0.0		0.0	0.0		0.0
255	26	13	0.0		0.0	0.0	0.0		0.0	0.0	0.0		0.0		0.0
256	26	15	0.0		0.0	0.0	0.0		0.0	0.0	0.0	0.0			0.0
257	27	0			0.0	0.0			0.0	0.0	0.0	0.0	0.0		0.0
258	27	2	0.0			0.0			0.0	0.0	0.0	0.0	0.0		0.0
259	27	3	0.0		0.0				0.0	0.0	0.0	0.0	0.0		0.0
260	27	8	0.0		0.0	0.0			0.0	0.0	0.0	0.0	0.0
261	27	9	0.0		0.0	0.0				0.0	0.0	0.0	0.0		0.0
262	27	11	0.0		0.0	0.0			0.0		0.0	0.0	0.0		0.0
263	27	12	0.0		0.0	0.0			0.0	0.0		0.0	0.0		0.0
264	27	13	0.0		0.0	0.0			0.0	0.0	0.0		0.0		0.0
265	27	15	0.0		0.0	0.0			0.0	0.0	0.0	0.0			0.0
266	28	0			0.0	0.0	0.0		0.0	0.0	0.0	0.0			0.0
267	28	2	0.0			0.0	0.0		0.0	0.0	0.0	0.0			0.0
268	28	3	0.0		0.0		0.0		0.0	0.0	0.0	0.0			0.0
269	28	5	0.0		0.0	0.0			0.0	0.0	0.0	0.0			0.0
270	28	8	0.0		0.0	0.0	0.0		0.0	0.0	0.0	0.0
271	28	9	0.0		0.0	0.0	0.0			0.0	0.0	0.0			0.0
272	28	11	0.0		0.0	0.0	0.0		0.0		0.0	0.0			0.0
273	28	12	0.0		0.0	0.0	0.0		0.0	0.0		0.0			0.0
274	28	13	0.0		0.0	0.0	0.0		0.0	0.0	0.0				0.0
275	29	0			0.0	0.0	0.0		0.0	0.0	0.0	0.0		0.0	0.0
276	29	2	0.0			0.0	0.0		0.0	0.0	0.0	0.0		0.0	0.0
277	29	3	0.0		0.0		0.0		0.0	0.0	0.0	0.0		0.0	0.0
278	29	5	0.0		0.0	0.0			0.0	0.0	0.0	0.0		0.0	0.0
279	29	7	0.0		0.0	0.0	0.0		0.0	0.0	0.0	0.0			0.0
280	29	8	0.0		0.0	0.0	0.0		0.0	0.0	0.0	0.0		0.0
281	29	9	0.0		0.0	0.0	0.0			0.0	0.0	0.0		0.0	0.0
282	29	11	0.0		0.0	0.0	0.0		0.0		0.0	0.0		0.0	0.0
283	29	12	0.0		0.0	0.0	0.0		0.0	0.0		0.0		0.0	0.0
284	29	13	0.0		0.0	0.0	0.0		0.0	0.0	0.0			0.0	0.0
285	30	0			0.0	0.0	0.0		0.0	0.0	0.0	0.0				0.0
286	30	2	0.0			0.0	0.0		0.0	0.0	0.0	0.0				0.0
287	30	3	0.0		0.0		0.0		0.0	0.0	0.0	0.0				0.0
288	30	5	0.0		0.0	0.0			0.0	0.0	0.0	0.0				0.0
289	30	9	0.0		0.0	0.0	0.0			0.0	0.0	0.0				0.0
290	30	10	0.0		0.0	0.0	0.0		0.0	0.0	0.0	0.0
291	30	11	0.0		0.0	0.0	0.0		0.0		0.0	0.0				0.0
292	30	12	0.0		0.0	0.0	0.0		0.0	0.0		0.0				0.0
293	30	13	0.0		0.0	0.0	0.0		0.0	0.0	0.0					0.0
294	31	0			0.0	0.0	0.0		0.0	0.0	0.0	0.0				0.0
295	31	2	0.0			0.0	0.0		0.0	0.0	0.0	0.0				0.0
296	31	3	0.0		0.0		0.0		0.0	0.0	0.0	0.0				0.0
297	31	5	0.0		0.0	0.0			0.0	0.0	0.0	0.0				0.0
298	31	9	0.0		0.0	0.0	0.0			0.0	0.0	0.0				0.0
299	31	10	0.0		0.0	0.0	0.0		0.0	0.0	0.0	0.0
300	31	11	0.0		0.0	0.0	0.0		0.0		0.0	0.0				0.0
301	31	12	0.0		0.0	0.0	0.0		0.0	0.0		0.0				0.0
302	31	13	0.0		0.0	0.0	0.0		0.0	0.0	0.0					0.0
303	32	0			0.0	0.0	0.0		0.0	0.0	0.0	0.0				0.0
304	32	2	0.0			0.0	0.0		0.0	0.0	0.0	0.0				0.0
305	32	3	0.0		0.0		0.0		0.0	0.0	0.0	0.0				0.0
306	32	5	0.0		0.0	0.0			0.0	0.0	0.0	0.0				0.0
307	32	9	0.0		0.0	0.0	0.0			0.0	0.0	0.0				0.0
308	32	10	0.0		0.0	0.0	0.0		0.0	0.0	0.0	0.0
309	32	11	0.0		0.0	0.0	0.0		0.0		0.0	0.0				0.0
310	32	12	0.0		0.0	0.0	0.0		0.0	0.0		0.0				0.0
311	32	13	0.0		0.0	0.0	0.0		0.0	0.0	0.0					0.0
312	33	0			0.0	0.0	0.0		0.0	0.0	0.0	0.0				0.0
313	33	2	0.0			0.0	0.0		0.0	0.0	0.0	0.0				0.0
314	33	3	0.0		0.0		0.0		0.0	0.0	0.0	0.0				0.0
315	33	5	0.0		0.0	0.0			0.0	0.0	0.0	0.0				0.0
316	33	9	0.0		0.0	0.0	0.0			0.0	0.0	0.0				1.0
317	33	10	0.0		0.0	0.0	0.0		1.0	0.0	0.0	0.0
318	33	11	0.0		0.0	0.0	0.0		0.0		0.0	0.0				0.0
319	33	12	0.0		0.0	0.0	0.0		0.0	0.0		0.0				0.0
320	33	13	0.0		0.0	0.0	0.0		0.0	0.0	0.0					0.0
321	34	0			0.0	0.0	0.0		0.0	0.0	0.0	0.0				0.0
322	34	2	0.0			0.0	0.0		0.0	0.0	0.0	0.0				0.0
323	34	3	0.0		0.0		0.0		0.0	0.0	0.0	0.0				0.0
324	34	5	0.0		0.0	0.0			0.0	0.0	0.0	0.0				0.0
325	34	9	0.0		0.0	0.0	0.0			0.0	0.0	0.0				1.0
326	34	10	0.0		0.0	0.0	0.0		1.0	0.0	0.0	0.0
327	34	11	0.0		0.0	0.0	0.0		0.0		0.0	0.0				0.0
328	34	12	0.0		0.0	0.0	0.0		0.0	0.0		0.0				0.0
329	34	13	0.0		0.0	0.0	0.0		0.0	0.0	0.0					0.0
330	35	0			0.0	0.0	0.0			0.0	0.0	0.0		0.0		0.0
331	35	2	0.0			0.0	0.0			0.0	0.0	0.0		0.0		0.0
332	35	3	0.0		0.0		0.0			0.0	0.0	0.0		0.0		0.0
333	35	5	0.0		0.0	0.0				0.0	0.0	0.0		0.0		0.0
334	35	7	0.0		0.0	0.0	0.0			0.0	0.0	0.0				0.0
335	35	10	0.0		0.0	0.0	0.0			0.0	0.0	0.0		0.0
336	35	11	0.0		0.0	0.0	0.0				0.0	0.0		0.0		0.0
337	35	12	0.0		0.0	0.0	0.0			0.0		0.0		0.0		0.0
338	35	13	0.0		0.0	0.0	0.0			0.0	0.0			0.0		0.0
339	36	0			0.0	0.0	0.0			0.0	0.0	0.0
340	36	2	0.0			0.0	0.0			0.0	0.0	0.0
341	36	3	0.0		0.0		0.0			0.0	0.0	0.0
342	36	5	0.0		0.0	0.0				0.0	0.0	0.0
343	36	11	0.0		0.0	0.0	0.0				0.0	0.0
344	36	12	0.0		0.0	0.0	0.0			0.0		0.0
345	36	13	0.0		0.0	0.0	0.0			0.0	0.0
346	37	2				0.0	0.0			0.0	0.0	0.0
347	37	3			0.0		0.0			0.0	0.0	0.0
348	37	5			0.0	0.0				0.0	0.0	0.0
349	37	11			0.0	0.0	0.0				0.0	0.0
350	37	12			0.0	0.0	0.0			0.0		0.0
351	37	13			0.0	0.0	0.0			0.0	0.0
352	38	0			0.0	0.0	0.0			0.0	0.0	0.0
353	38	2	0.0			0.0	0.0			0.0	0.0	0.0
354	38	3	0.0		0.0		0.0			0.0	0.0	0.0
355	38	5	0.0		0.0	0.0				0.0	0.0	0.0
356	38	11	0.0		0.0	0.0	0.0				0.0	0.0
357	38	12	0.0		0.0	0.0	0.0			0.0		0.0
358	38	13	0.0		0.0	0.0	0.0			0.0	0.0
359	39	0			0.0	0.0	0.0			0.0	0.0	0.0		0.0	0.0	0.0
360	39	2	0.0			0.0	0.0			0.0	0.0	0.0		0.0	0.0	0.0
361	39	3	0.0		0.0		0.0			0.0	0.0	0.0		0.0	0.0	0.0
362	39	5	0.0		0.0	0.0				0.0	0.0	0.0		0.0	0.0	0.0
363	39	7	0.0		0.0	0.0	0.0			0.0	0.0	0.0			0.0	0.0
364	39	8	0.0		0.0	0.0	0.0			0.0	0.0	0.0		0.0		0.0
365	39	10	0.0		0.0	0.0	0.0			0.0	0.0	0.0		0.0	0.0
366	39	11	0.0		0.0	0.0	0.0				0.0	0.0		0.0	0.0	0.0
367	39	12	0.0		0.0	0.0	0.0			0.0		0.0		0.0	0.0	0.0
368	39	13	0.0		0.0	0.0	0.0			0.0	0.0			0.0	0.0	0.0
369	40	0			0.0	0.0	0.0			0.0	0.0	0.0		0.0	0.0	0.0
370	40	2	0.0			0.0	0.0			0.0	0.0	0.0		0.0	0.0	0.0
371	40	3	0.0		0.0		0.0			0.0	0.0	0.0		0.0	0.0	0.0
372	40	5	0.0		0.0	0.0				0.0	0.0	0.0		0.0	0.0	0.0
373	40	7	0.0		0.0	0.0	0.0			0.0	0.0	0.0			0.0	0.0
374	40	8	0.0		0.0	0.0	0.0			0.0	0.0	0.0		0.0		0.0
375	40	10	0.0		0.0	0.0	0.0			0.0	0.0	0.0		0.0	0.0
376	40	11	0.0		0.0	0.0	0.0				0.0	0.0		0.0	0.0	0.0
377	40	12	0.0		0.0	0.0	0.0			0.0		0.0		0.0	0.0	0.0
378	40	13	0.0		0.0	0.0	0.0			0.0	0.0			0.0	0.0	0.0
379	41	0			0.0	0.0	0.0			0.0	0.0	0.0		0.0	0.0	0.0
380	41	2	0.0			0.0	0.0			0.0	0.0	0.0		0.0	0.0	0.0
381	41	3	0.0		0.0		0.0			0.0	0.0	0.0		0.0	0.0	0.0
382	41	5	0.0		0.0	0.0				0.0	0.0	0.0		0.0	0.0	0.0
383	41	7	0.0		0.0	0.0	0.0			0.0	0.0	0.0			0.0	0.0
384	41	8	0.0		0.0	0.0	0.0			0.0	0.0	0.0		0.0		0.0
385	41	10	0.0		0.0	0.0	0.0			0.0	0.0	0.0		0.0	0.0
386	41	11	0.0		0.0	0.0	0.0				0.0	0.0		0.0	0.0	0.0
387	41	12	0.0		0.0	0.0	0.0			0.0		0.0		0.0	0.0	0.0
388	41	13	0.0		0.0	0.0	0.0			0.0	0.0			0.0	0.0	0.0
389	42	0			0.0	0.0	0.0	0.0		0.0	0.0	0.0		0.0		0.0
390	42	2	0.0			0.0	0.0	0.0		0.0	0.0	0.0		0.0		0.0
391	42	3	0.0		0.0		0.0	0.0		0.0	0.0	0.0		0.0		0.0
392	42	5	0.0		0.0	0.0		0.0		0.0	0.0	0.0		0.0		0.0
393	42	6	0.0		0.0	0.0	0.0			0.0	0.0	0.0		0.0		0.0
394	42	7	0.0		0.0	0.0	0.0	0.0		0.0	0.0	0.0				0.0
395	42	10	0.0		0.0	0.0	0.0	0.0		0.0	0.0	0.0		0.0
396	42	11	0.0		0.0	0.0	0.0	0.0			0.0	0.0		0.0		0.0
397	42	12	0.0		0.0	0.0	0.0	0.0		0.0		0.0		0.0		0.0
398	42	13	0.0		0.0	0.0	0.0	0.0		0.0	0.0			0.0		0.0
399	43	0			0.0	0.0	0.0	0.0		0.0	0.0	0.0		0.0	0.0	0.0
400	43	2	0.0			0.0	0.0	0.0		0.0	0.0	0.0		0.0	0.0	0.0
401	43	3	0.0		0.0		0.0	0.0		0.0	0.0	0.0		0.0	0.0	0.0
402	43	5	0.0		0.0	0.0		0.0		0.0	0.0	0.0		0.0	0.0	0.0
403	43	6	0.0		0.0	0.0	0.0			0.0	0.0	0.0		0.0	0.0	0.0
404	43	7	0.0		0.0	0.0	0.0	0.0		0.0	0.0	0.0			0.0	0.0
405	43	8	0.0		0.0	0.0	0.0	0.0		0.0	0.0	0.0		0.0		0.0
406	43	10	0.0		0.0	0.0	0.0	0.0		0.0	0.0	0.0		0.0	0.0
407	43	11	0.0		0.0	0.0	0.0	0.0			0.0	0.0		0.0	0.0	0.0
408	43	12	0.0		0.0	0.0	0.0	0.0		0.0		0.0		0.0	0.0	0.0
409	43	13	0.0		0.0	0.0	0.0	0.0		0.0	0.0			0.0	0.0	0.0
410	44	0		0.0	0.0	0.0	0.0	0.0		0.0	0.0	0.0		0.0	0.0	0.0
411	44	1	0.0		0.0	0.0	0.0	0.0		0.0	0.0	0.0		0.0	0.0	0.0
412	44	2	0.0	0.0		0.0	0.0	0.0		0.0	0.0	0.0		0.0	0.0	0.0
413	44	3	0.0	0.0	0.0		0.0	0.0		0.0	0.0	0.0		0.0	0.0	0.0
414	44	5	0.0	0.0	0.0	0.0		0.0		0.0	0.0	0.0		0.0	0.0	0.0
415	44	6	0.0	0.0	0.0	0.0	0.0			0.0	0.0	0.0		0.0	0.0	0.0
416	44	7	0.0	0.0	0.0	0.0	0.0	0.0		0.0	0.0	0.0			0.0	0.0
417	44	8	0.0	0.0	0.0	0.0	0.0	0.0		0.0	0.0	0.0		0.0		0.0
418	44	10	0.0	0.0	0.0	0.0	0.0	0.0		0.0	0.0	0.0		0.0	0.0
419	44	11	0.0	0.0	0.0	0.0	0.0	0.0			0.0	0.0		0.0	0.0	0.0
420	44	12	0.0	0.0	0.0	0.0	0.0	0.0		0.0		0.0		0.0	0.0	0.0
421	44	13	0.0	0.0	0.0	0.0	0.0	0.0		0.0	0.0			0.0	0.0	0.0
422	45	0		0.0	0.0	0.0	0.0			0.0	0.0	0.0		0.0	0.0	0.0
423	45	1	0.0		0.0	0.0	0.0			0.0	0.0	0.0		0.0	0.0	0.0
424	45	2	0.0	0.0		0.0	0.0			0.0	0.0	0.0		0.0	0.0	0.0
425	45	3	0.0	0.0	0.0		0.0			0.0	0.0	0.0		0.0	0.0	0.0
426	45	5	0.0	0.0	0.0	0.0				0.0	0.0	0.0		0.0	0.0	0.0
427	45	7	0.0	0.0	0.0	0.0	0.0			0.0	0.0	0.0			0.0	0.0
428	45	8	0.0	0.0	0.0	0.0	0.0			0.0	0.0	0.0		0.0		0.0
429	45	10	0.0	0.0	0.0	0.0	0.0			0.0	0.0	0.0		0.0	0.0
430	45	11	0.0	0.0	0.0	0.0	0.0				0.0	0.0		0.0	0.0	0.0
431	45	12	0.0	0.0	0.0	0.0	0.0			0.0		0.0		0.0	0.0	0.0
432	45	13	0.0	0.0	0.0	0.0	0.0			0.0	0.0			0.0	0.0	0.0
433	46	0		0.0	0.0	0.0	0.0	0.0		0.0	0.0	0.0		0.0		0.0
434	46	1	0.0		0.0	0.0	0.0	0.0		0.0	0.0	0.0		0.0		0.0
435	46	2	0.0	0.0		0.0	0.0	0.0		0.0	0.0	0.0		0.0		0.0
436	46	3	0.0	0.0	0.0		0.0	0.0		0.0	0.0	0.0		0.0		0.0
437	46	5	0.0	0.0	0.0	0.0		0.0		0.0	0.0	0.0		0.0		0.0
438	46	6	0.0	0.0	0.0	0.0	0.0			0.0	0.0	0.0		0.0		0.0
439	46	7	0.0	0.0	0.0	0.0	0.0	0.0		0.0	0.0	0.0				0.0
440	46	10	0.0	0.0	0.0	0.0	0.0	0.0		0.0	0.0	0.0		0.0
441	46	11	0.0	0.0	0.0	0.0	0.0	0.0			0.0	0.0		0.0		0.0
442	46	12	0.0	0.0	0.0	0.0	0.0	0.0		0.0		0.0		0.0		0.0
443	46	13	0.0	0.0	0.0	0.0	0.0	0.0		0.0	0.0			0.0		0.0
444	47	0		0.0	0.0	0.0	0.0	0.0		0.0	0.0	0.0		0.0	0.0	0.0	0.0
445	47	1	0.0		0.0	0.0	0.0	0.0		0.0	0.0	0.0		0.0	0.0	0.0	1.0
446	47	2	0.0	0.0		0.0	0.0	0.0		0.0	0.0	0.0		0.0	0.0	0.0	0.0
447	47	3	0.0	0.0	0.0		0.0	0.0		0.0	0.0	0.0		0.0	0.0	0.0	0.0
448	47	4	0.0	1.0	0.0	0.0	0.0	0.0		1.0	0.0	0.0		0.0	0.0	0.0
449	47	5	0.0	0.0	0.0	0.0		0.0		0.0	0.0	0.0		0.0	0.0	0.0	0.0
450	47	6	0.0	0.0	0.0	0.0	0.0			0.0	0.0	0.0		0.0	0.0	0.0	0.0
451	47	7	0.0	0.0	0.0	0.0	0.0	0.0		0.0	0.0	0.0			0.0	0.0	0.0
452	47	8	0.0	0.0	0.0	0.0	0.0	0.0		0.0	0.0	0.0		0.0		0.0	0.0
453	47	10	0.0	0.0	0.0	0.0	0.0	0.0		0.0	0.0	0.0		0.0	0.0		0.0
454	47	11	0.0	0.0	0.0	0.0	0.0	0.0			0.0	0.0		0.0	0.0	0.0	1.0
455	47	12	0.0	0.0	0.0	0.0	0.0	0.0		0.0		0.0		0.0	0.0	0.0	0.0
456	47	13	0.0	0.0	0.0	0.0	0.0	0.0		0.0	0.0			0.0	0.0	0.0	0.0
457	48	0		0.0	0.0	0.0	0.0	0.0		0.0	0.0	0.0		0.0	0.0	0.0
458	48	1	0.0		0.0	0.0	0.0	0.0		0.0	0.0	0.0		0.0	0.0	0.0
459	48	2	0.0	0.0		0.0	0.0	0.0		0.0	0.0	0.0		0.0	0.0	0.0
460	48	3	0.0	0.0	0.0		0.0	0.0		0.0	0.0	0.0		0.0	0.0	0.0
461	48	5	0.0	0.0	0.0	0.0		0.0		0.0	0.0	0.0		0.0	0.0	0.0
462	48	6	0.0	0.0	0.0	0.0	0.0			0.0	0.0	0.0		0.0	0.0	0.0
463	48	7	0.0	0.0	0.0	0.0	0.0	0.0		0.0	0.0	0.0			0.0	0.0
464	48	8	0.0	0.0	0.0	0.0	0.0	0.0		0.0	0.0	0.0		0.0		0.0
465	48	10	0.0	0.0	0.0	0.0	0.0	0.0		0.0	0.0	0.0		0.0	0.0
466	48	11	0.0	0.0	0.0	0.0	0.0	0.0			0.0	0.0		0.0	0.0	0.0
467	48	12	0.0	0.0	0.0	0.0	0.0	0.0		0.0		0.0		0.0	0.0	0.0
468	48	13	0.0	0.0	0.0	0.0	0.0	0.0		0.0	0.0			0.0	0.0	0.0
469	49	0		0.0	0.0	0.0	0.0			0.0	0.0	0.0		0.0	0.0	0.0
470	49	1	0.0		0.0	0.0	0.0			0.0	0.0	0.0		0.0	0.0	1.0
471	49	2	0.0	0.0		0.0	0.0			0.0	0.0	0.0		0.0	0.0	0.0
472	49	3	0.0	0.0	0.0		0.0			1.0	0.0	0.0		0.0	0.0	0.0
473	49	5	0.0	0.0	0.0	0.0				0.0	0.0	0.0		0.0	0.0	0.0
474	49	7	0.0	0.0	0.0	0.0	0.0			0.0	0.0	0.0			0.0	0.0
475	49	8	0.0	0.0	0.0	0.0	0.0			0.0	0.0	0.0		0.0		0.0
476	49	10	0.0	1.0	0.0	0.0	0.0			0.0	0.0	0.0		0.0	0.0
477	49	11	0.0	0.0	0.0	1.0	0.0				0.0	0.0		0.0	0.0	0.0
478	49	12	0.0	0.0	0.0	0.0	0.0			0.0		0.0		0.0	0.0	0.0
479	49	13	0.0	0.0	0.0	0.0	0.0			0.0	0.0			0.0	0.0	0.0
480	50	0		0.0	0.0	0.0	0.0	0.0		0.0	0.0	0.0		0.0	0.0	0.0
481	50	1	0.0		0.0	0.0	0.0	0.0		0.0	0.0	0.0		0.0	0.0	0.0
482	50	2	0.0	0.0		0.0	0.0	0.0		0.0	0.0	0.0		0.0	0.0	0.0
483	50	3	0.0	0.0	0.0		0.0	0.0		0.0	0.0	0.0		0.0	0.0	0.0
484	50	5	0.0	0.0	0.0	0.0		0.0		0.0	0.0	0.0		0.0	0.0	0.0
485	50	6	0.0	0.0	0.0	0.0	0.0			0.0	0.0	0.0		0.0	0.0	0.0
486	50	7	0.0	0.0	0.0	0.0	0.0	0.0		0.0	0.0	0.0			0.0	0.0
487	50	8	0.0	0.0	0.0	0.0	0.0	0.0		0.0	0.0	0.0		0.0		0.0
488	50	10	0.0	0.0	0.0	0.0	0.0	0.0		0.0	0.0	0.0		0.0	0.0
489	50	11	0.0	0.0	0.0	0.0	0.0	0.0			0.0	0.0		0.0	0.0	0.0
490	50	12	0.0	0.0	0.0	0.0	0.0	0.0		0.0		0.0		0.0	0.0	0.0
491	50	13	0.0	0.0	0.0	0.0	0.0	0.0		0.0	0.0			0.0	0.0	0.0
492	51	0			0.0	0.0	0.0	0.0		0.0	0.0	0.0		0.0	0.0	0.0
493	51	2	0.0			0.0	0.0	0.0		0.0	0.0	0.0		0.0	0.0	0.0
494	51	3	0.0		0.0		0.0	0.0		1.0	0.0	0.0		0.0	0.0	0.0
495	51	5	0.0		0.0	0.0		0.0		0.0	0.0	0.0		0.0	0.0	0.0
496	51	6	0.0		0.0	0.0	0.0			0.0	0.0	0.0		0.0	0.0	0.0
497	51	7	0.0		0.0	0.0	0.0	0.0		0.0	0.0	0.0			0.0	0.0
498	51	8	0.0		0.0	0.0	0.0	0.0		0.0	0.0	0.0		0.0		0.0
499	51	10	0.0		0.0	0.0	0.0	0.0		0.0	0.0	0.0		0.0	0.0
500	51	11	0.0		0.0	1.0	0.0	0.0			0.0	0.0		0.0	0.0	0.0
501	51	12	0.0		0.0	0.0	0.0	0.0		0.0		0.0		0.0	0.0	0.0
502	51	13	0.0		0.0	0.0	0.0	0.0		0.0	0.0			0.0	0.0	0.0
