## Supplementary material for "The BumbleBox: An open-source platform for quantifying behavior in bumblebee colonies": Sample BumbleBox Data Output: bumblebox-01_2023-10-28_18-25-02_averages.csv

filename	ID	average distance from center	average speed	frames tracked in video
bumblebox-01_2023-10-28_18-25-02	0	383.0	40.0	19
bumblebox-01_2023-10-28_18-25-02	1	184.0	25.0	50
bumblebox-01_2023-10-28_18-25-02	2	395.0	2.0	52
bumblebox-01_2023-10-28_18-25-02	5	817.0	14.0	39
bumblebox-01_2023-10-28_18-25-02	6	288.0	26.0	45
bumblebox-01_2023-10-28_18-25-02	8	379.0	36.0	32
bumblebox-01_2023-10-28_18-25-02	9	632.0	28.0	36
bumblebox-01_2023-10-28_18-25-02	10	593.0	18.0	3
bumblebox-01_2023-10-28_18-25-02	11	1206.0	10.0	32
bumblebox-01_2023-10-28_18-25-02	12	368.0	26.0	52
bumblebox-01_2023-10-28_18-25-02	13	1501.0	1.0	52
bumblebox-01_2023-10-28_18-25-02	15	402.0	16.0	10
