## Supplementary material for "The BumbleBox: An open-source platform for quantifying behavior in bumblebee colonies": Sample BumbleBox Data Output: bumblebox-01_2023-10-28_18-25-02_contacts.csv

	frame	ID	0	1	2	6	8	9	11	12	13	5	10	15
0	0	0		0.0	0.0	0.0	0.0	0.0	0.0	0.0	0.0
1	0	1	0.0		0.0	0.0	0.0	0.0	0.0	0.0	0.0
2	0	2	0.0	0.0		0.0	0.0	0.0	0.0	0.0	0.0
3	0	6	0.0	0.0	0.0		0.0	0.0	0.0	0.0	0.0
4	0	8	0.0	0.0	0.0	0.0		0.0	0.0	0.0	0.0
5	0	9	0.0	0.0	0.0	0.0	0.0		0.0	0.0	0.0
6	0	11	0.0	0.0	0.0	0.0	0.0	0.0		0.0	0.0
7	0	12	0.0	0.0	0.0	0.0	0.0	0.0	0.0		0.0
8	0	13	0.0	0.0	0.0	0.0	0.0	0.0	0.0	0.0
9	1	0		0.0	0.0	0.0	0.0	0.0	0.0	0.0	0.0
10	1	1	0.0		0.0	0.0	0.0	0.0	0.0	0.0	0.0
11	1	2	0.0	0.0		0.0	0.0	0.0	0.0	0.0	0.0
12	1	6	0.0	0.0	0.0		0.0	0.0	0.0	0.0	0.0
13	1	8	0.0	0.0	0.0	0.0		0.0	0.0	0.0	0.0
14	1	9	0.0	0.0	0.0	0.0	0.0		0.0	0.0	0.0
15	1	11	0.0	0.0	0.0	0.0	0.0	0.0		0.0	0.0
16	1	12	0.0	0.0	0.0	0.0	0.0	0.0	0.0		0.0
17	1	13	0.0	0.0	0.0	0.0	0.0	0.0	0.0	0.0
18	2	0		0.0	0.0	0.0	0.0	0.0		0.0	0.0	0.0
19	2	1	0.0		0.0	1.0	0.0	0.0		0.0	0.0	0.0
20	2	2	0.0	0.0		0.0	0.0	0.0		0.0	0.0	0.0
21	2	5	0.0	0.0	0.0	0.0	0.0	0.0		0.0	0.0
22	2	6	0.0	1.0	0.0		0.0	0.0		0.0	0.0	0.0
23	2	8	0.0	0.0	0.0	0.0		0.0		0.0	0.0	0.0
24	2	9	0.0	0.0	0.0	0.0	0.0			0.0	0.0	0.0
25	2	12	0.0	0.0	0.0	0.0	0.0	0.0			0.0	0.0
26	2	13	0.0	0.0	0.0	0.0	0.0	0.0		0.0		0.0
27	3	0		0.0	0.0	0.0	0.0	0.0	0.0	0.0	0.0	0.0
28	3	1	0.0		0.0	0.0	0.0	0.0	0.0	0.0	0.0	0.0
29	3	2	0.0	0.0		0.0	0.0	0.0	0.0	0.0	0.0	0.0
30	3	5	0.0	0.0	0.0	0.0	0.0	0.0	0.0	0.0	0.0
31	3	6	0.0	0.0	0.0		0.0	0.0	0.0	0.0	0.0	0.0
32	3	8	0.0	0.0	0.0	0.0		0.0	0.0	0.0	0.0	0.0
33	3	9	0.0	0.0	0.0	0.0	0.0		0.0	0.0	0.0	0.0
34	3	11	0.0	0.0	0.0	0.0	0.0	0.0		0.0	0.0	0.0
35	3	12	0.0	0.0	0.0	0.0	0.0	0.0	0.0		0.0	0.0
36	3	13	0.0	0.0	0.0	0.0	0.0	0.0	0.0	0.0		0.0
37	4	0		0.0	0.0	0.0	0.0	0.0	0.0	0.0	0.0	0.0
38	4	1	0.0		0.0	0.0	0.0	0.0	0.0	0.0	0.0	0.0
39	4	2	0.0	0.0		0.0	0.0	0.0	0.0	0.0	0.0	0.0
40	4	5	0.0	0.0	0.0	0.0	0.0	0.0	0.0	0.0	0.0
41	4	6	0.0	0.0	0.0		0.0	0.0	0.0	0.0	0.0	0.0
42	4	8	0.0	0.0	0.0	0.0		0.0	0.0	0.0	0.0	0.0
43	4	9	0.0	0.0	0.0	0.0	0.0		0.0	0.0	0.0	0.0
44	4	11	0.0	0.0	0.0	0.0	0.0	0.0		0.0	0.0	0.0
45	4	12	0.0	0.0	0.0	0.0	0.0	0.0	0.0		0.0	0.0
46	4	13	0.0	0.0	0.0	0.0	0.0	0.0	0.0	0.0		0.0
47	5	0		0.0	0.0		0.0	0.0	0.0	0.0	0.0	0.0
48	5	1	0.0		0.0		0.0	0.0	0.0	0.0	0.0	0.0
49	5	2	0.0	0.0			0.0	0.0	0.0	0.0	0.0	0.0
50	5	5	0.0	0.0	0.0		0.0	0.0	0.0	0.0	0.0
51	5	8	0.0	0.0	0.0			0.0	0.0	0.0	0.0	0.0
52	5	9	0.0	0.0	0.0		0.0		0.0	0.0	0.0	0.0
53	5	11	0.0	0.0	0.0		0.0	0.0		0.0	0.0	0.0
54	5	12	0.0	0.0	0.0		0.0	0.0	0.0		0.0	0.0
55	5	13	0.0	0.0	0.0		0.0	0.0	0.0	0.0		0.0
56	6	0		0.0	0.0		0.0	0.0	0.0	0.0	0.0	0.0
57	6	1	0.0		0.0		0.0	0.0	0.0	0.0	0.0	0.0
58	6	2	0.0	0.0			0.0	0.0	0.0	0.0	0.0	0.0
59	6	5	0.0	0.0	0.0		0.0	0.0	0.0	0.0	0.0
60	6	8	0.0	0.0	0.0			0.0	0.0	0.0	0.0	0.0
61	6	9	0.0	0.0	0.0		0.0		0.0	0.0	0.0	0.0
62	6	11	0.0	0.0	0.0		0.0	0.0		0.0	0.0	0.0
63	6	12	0.0	0.0	0.0		0.0	0.0	0.0		0.0	0.0
64	6	13	0.0	0.0	0.0		0.0	0.0	0.0	0.0		0.0
65	7	0		0.0	0.0	0.0	0.0	0.0	0.0	0.0	0.0	0.0
66	7	1	0.0		0.0	0.0	0.0	0.0	0.0	0.0	0.0	0.0
67	7	2	0.0	0.0		0.0	0.0	0.0	0.0	0.0	0.0	0.0
68	7	5	0.0	0.0	0.0	0.0	0.0	0.0	0.0	0.0	0.0
69	7	6	0.0	0.0	0.0		0.0	0.0	0.0	0.0	0.0	0.0
70	7	8	0.0	0.0	0.0	0.0		0.0	0.0	0.0	0.0	0.0
71	7	9	0.0	0.0	0.0	0.0	0.0		0.0	0.0	0.0	0.0
72	7	11	0.0	0.0	0.0	0.0	0.0	0.0		0.0	0.0	0.0
73	7	12	0.0	0.0	0.0	0.0	0.0	0.0	0.0		0.0	0.0
74	7	13	0.0	0.0	0.0	0.0	0.0	0.0	0.0	0.0		0.0
75	8	0		0.0	0.0	0.0	0.0	0.0		0.0	0.0	0.0
76	8	1	0.0		0.0	0.0	0.0	0.0		0.0	0.0	0.0
77	8	2	0.0	0.0		0.0	0.0	0.0		0.0	0.0	0.0
78	8	5	0.0	0.0	0.0	0.0	0.0	0.0		0.0	0.0
79	8	6	0.0	0.0	0.0		0.0	0.0		0.0	0.0	0.0
80	8	8	0.0	0.0	0.0	0.0		0.0		0.0	0.0	0.0
81	8	9	0.0	0.0	0.0	0.0	0.0			0.0	0.0	0.0
82	8	12	0.0	0.0	0.0	0.0	0.0	0.0			0.0	0.0
83	8	13	0.0	0.0	0.0	0.0	0.0	0.0		0.0		0.0
84	9	0		0.0	0.0	0.0	0.0	0.0	0.0	0.0	0.0	0.0
85	9	1	0.0		0.0	0.0	0.0	0.0	0.0	1.0	0.0	0.0
86	9	2	0.0	0.0		0.0	0.0	0.0	0.0	0.0	0.0	0.0
87	9	5	0.0	0.0	0.0	0.0	0.0	0.0	0.0	0.0	0.0
88	9	6	0.0	0.0	0.0		0.0	0.0	0.0	0.0	0.0	0.0
89	9	8	0.0	0.0	0.0	0.0		0.0	0.0	0.0	0.0	0.0
90	9	9	0.0	0.0	0.0	0.0	0.0		0.0	0.0	0.0	0.0
91	9	11	0.0	0.0	0.0	0.0	0.0	0.0		0.0	0.0	0.0
92	9	12	0.0	1.0	0.0	0.0	0.0	0.0	0.0		0.0	0.0
93	9	13	0.0	0.0	0.0	0.0	0.0	0.0	0.0	0.0		0.0
94	10	2				0.0	0.0	0.0	0.0	0.0	0.0	0.0
95	10	5			0.0	0.0	0.0	0.0	0.0	0.0	0.0
96	10	6			0.0		0.0	0.0	0.0	0.0	0.0	0.0
97	10	8			0.0	0.0		0.0	0.0	0.0	0.0	0.0
98	10	9			0.0	0.0	0.0		0.0	0.0	0.0	0.0
99	10	11			0.0	0.0	0.0	0.0		0.0	0.0	0.0
100	10	12			0.0	0.0	0.0	0.0	0.0		0.0	0.0
101	10	13			0.0	0.0	0.0	0.0	0.0	0.0		0.0
102	11	1			1.0	0.0		0.0		0.0	0.0	0.0
103	11	2		1.0		0.0		0.0		0.0	0.0	0.0
104	11	5		0.0	0.0	0.0		0.0		0.0	0.0
105	11	6		0.0	0.0			0.0		0.0	0.0	0.0
106	11	9		0.0	0.0	0.0				0.0	0.0	0.0
107	11	12		0.0	0.0	0.0		0.0			0.0	0.0
108	11	13		0.0	0.0	0.0		0.0		0.0		0.0
109	12	0		0.0	0.0	0.0	0.0	0.0	0.0	0.0	0.0	0.0
110	12	1	0.0		1.0	0.0	0.0	0.0	0.0	0.0	0.0	0.0
111	12	2	0.0	1.0		0.0	0.0	0.0	0.0	0.0	0.0	0.0
112	12	5	0.0	0.0	0.0	0.0	0.0	0.0	0.0	0.0	0.0
113	12	6	0.0	0.0	0.0		0.0	0.0	0.0	0.0	0.0	0.0
114	12	8	0.0	0.0	0.0	0.0		0.0	0.0	0.0	0.0	0.0
115	12	9	0.0	0.0	0.0	0.0	0.0		0.0	0.0	0.0	0.0
116	12	11	0.0	0.0	0.0	0.0	0.0	0.0		0.0	0.0	0.0
117	12	12	0.0	0.0	0.0	0.0	0.0	0.0	0.0		0.0	0.0
118	12	13	0.0	0.0	0.0	0.0	0.0	0.0	0.0	0.0		0.0
119	13	0		0.0	0.0	1.0	0.0	1.0		0.0	0.0	0.0
120	13	1	0.0		1.0	0.0	0.0	0.0		0.0	0.0	0.0
121	13	2	0.0	1.0		0.0	0.0	0.0		0.0	0.0	0.0
122	13	5	0.0	0.0	0.0	0.0	0.0	0.0		0.0	0.0
123	13	6	1.0	0.0	0.0		0.0	0.0		0.0	0.0	0.0
124	13	8	0.0	0.0	0.0	0.0		0.0		0.0	0.0	0.0
125	13	9	1.0	0.0	0.0	0.0	0.0			0.0	0.0	0.0
126	13	12	0.0	0.0	0.0	0.0	0.0	0.0			0.0	0.0
127	13	13	0.0	0.0	0.0	0.0	0.0	0.0		0.0		0.0
128	14	0		0.0	0.0	0.0	0.0		0.0	0.0	0.0	0.0	0.0
129	14	1	0.0		1.0	0.0	0.0		0.0	0.0	0.0	0.0	0.0
130	14	2	0.0	1.0		0.0	0.0		0.0	0.0	0.0	0.0	0.0
131	14	5	0.0	0.0	0.0	0.0	0.0		0.0	0.0	0.0		0.0
132	14	6	0.0	0.0	0.0		0.0		0.0	0.0	0.0	0.0	0.0
133	14	8	0.0	0.0	0.0	0.0			0.0	0.0	0.0	0.0	0.0
134	14	10	0.0	0.0	0.0	0.0	0.0		0.0	0.0	0.0	0.0
135	14	11	0.0	0.0	0.0	0.0	0.0			0.0	0.0	0.0	0.0
136	14	12	0.0	0.0	0.0	0.0	0.0		0.0		0.0	0.0	0.0
137	14	13	0.0	0.0	0.0	0.0	0.0		0.0	0.0		0.0	0.0
138	15	1			1.0	0.0			0.0	0.0	0.0	0.0	0.0
139	15	2		1.0		0.0			0.0	0.0	0.0	0.0	0.0
140	15	5		0.0	0.0	0.0			0.0	0.0	0.0		0.0
141	15	6		0.0	0.0				0.0	0.0	0.0	0.0	0.0
142	15	10		0.0	0.0	0.0			0.0	0.0	0.0	0.0
143	15	11		0.0	0.0	0.0				0.0	0.0	0.0	0.0
144	15	12		0.0	0.0	0.0			0.0		0.0	0.0	0.0
145	15	13		0.0	0.0	0.0			0.0	0.0		0.0	0.0
146	16	1			1.0	0.0	0.0		0.0	0.0	0.0	0.0
147	16	2		1.0		0.0	0.0		0.0	0.0	0.0	0.0
148	16	5		0.0	0.0	0.0	0.0		0.0	0.0	0.0
149	16	6		0.0	0.0		0.0		0.0	0.0	0.0	0.0
150	16	8		0.0	0.0	0.0			0.0	0.0	0.0	0.0
151	16	11		0.0	0.0	0.0	0.0			0.0	0.0	0.0
152	16	12		0.0	0.0	0.0	0.0		0.0		0.0	0.0
153	16	13		0.0	0.0	0.0	0.0		0.0	0.0		0.0
154	17	1			1.0		0.0		0.0	0.0	0.0	0.0	0.0
155	17	2		1.0			0.0		0.0	0.0	0.0	0.0	0.0
156	17	5		0.0	0.0		0.0		0.0	0.0	0.0		0.0
157	17	8		0.0	0.0				0.0	0.0	0.0	0.0	0.0
158	17	10		0.0	0.0		0.0		0.0	0.0	0.0	0.0
159	17	11		0.0	0.0		0.0			0.0	0.0	0.0	0.0
160	17	12		0.0	0.0		0.0		0.0		0.0	0.0	0.0
161	17	13		0.0	0.0		0.0		0.0	0.0		0.0	0.0
162	18	1			1.0	0.0	0.0		0.0	0.0	0.0	0.0
163	18	2		1.0		0.0	0.0		0.0	0.0	0.0	0.0
164	18	5		0.0	0.0	0.0	0.0		0.0	0.0	0.0
165	18	6		0.0	0.0		0.0		0.0	0.0	0.0	0.0
166	18	8		0.0	0.0	0.0			0.0	0.0	0.0	0.0
167	18	11		0.0	0.0	0.0	0.0			0.0	0.0	0.0
168	18	12		0.0	0.0	0.0	0.0		0.0		0.0	0.0
169	18	13		0.0	0.0	0.0	0.0		0.0	0.0		0.0
170	19	1			1.0	0.0	0.0		0.0	0.0	0.0	0.0
171	19	2		1.0		0.0	0.0		0.0	0.0	0.0	0.0
172	19	5		0.0	0.0	0.0	0.0		0.0	0.0	0.0
173	19	6		0.0	0.0		0.0		0.0	0.0	0.0	0.0
174	19	8		0.0	0.0	0.0			0.0	0.0	0.0	0.0
175	19	11		0.0	0.0	0.0	0.0			0.0	0.0	0.0
176	19	12		0.0	0.0	0.0	0.0		0.0		0.0	0.0
177	19	13		0.0	0.0	0.0	0.0		0.0	0.0		0.0
178	20	1			1.0	0.0	0.0		0.0	0.0	0.0	0.0
179	20	2		1.0		0.0	0.0		0.0	0.0	0.0	0.0
180	20	5		0.0	0.0	0.0	0.0		0.0	0.0	0.0
181	20	6		0.0	0.0		0.0		0.0	0.0	0.0	0.0
182	20	8		0.0	0.0	0.0			0.0	0.0	0.0	0.0
183	20	11		0.0	0.0	0.0	0.0			0.0	0.0	0.0
184	20	12		0.0	0.0	0.0	0.0		0.0		0.0	0.0
185	20	13		0.0	0.0	0.0	0.0		0.0	0.0		0.0
186	21	1			1.0	0.0	0.0		0.0	0.0	0.0	0.0
187	21	2		1.0		0.0	0.0		0.0	0.0	0.0	0.0
188	21	5		0.0	0.0	0.0	0.0		0.0	0.0	0.0
189	21	6		0.0	0.0		0.0		0.0	0.0	0.0	0.0
190	21	8		0.0	0.0	0.0			0.0	0.0	0.0	0.0
191	21	11		0.0	0.0	0.0	0.0			0.0	0.0	0.0
192	21	12		0.0	0.0	0.0	0.0		0.0		0.0	0.0
193	21	13		0.0	0.0	0.0	0.0		0.0	0.0		0.0
194	22	1			1.0	0.0			0.0	0.0	0.0	0.0
195	22	2		1.0		0.0			0.0	0.0	0.0	0.0
196	22	5		0.0	0.0	0.0			0.0	0.0	0.0
197	22	6		0.0	0.0				0.0	0.0	0.0	0.0
198	22	11		0.0	0.0	0.0				0.0	0.0	0.0
199	22	12		0.0	0.0	0.0			0.0		0.0	0.0
200	22	13		0.0	0.0	0.0			0.0	0.0		0.0
201	23	1			1.0				0.0	0.0	0.0	0.0
202	23	2		1.0					0.0	0.0	0.0	0.0
203	23	5		0.0	0.0				0.0	0.0	0.0
204	23	11		0.0	0.0					0.0	0.0	0.0
205	23	12		0.0	0.0				0.0		0.0	0.0
206	23	13		0.0	0.0				0.0	0.0		0.0
207	24	1			1.0	0.0			0.0	0.0	0.0	0.0		0.0
208	24	2		1.0		0.0			0.0	0.0	0.0	0.0		0.0
209	24	5		0.0	0.0	0.0			0.0	0.0	0.0			0.0
210	24	6		0.0	0.0				0.0	0.0	0.0	0.0		0.0
211	24	11		0.0	0.0	0.0				0.0	0.0	0.0		0.0
212	24	12		0.0	0.0	0.0			0.0		0.0	0.0		0.0
213	24	13		0.0	0.0	0.0			0.0	0.0		0.0		0.0
214	24	15		0.0	0.0	0.0			0.0	0.0	0.0	0.0
215	25	1			1.0	0.0			0.0	0.0	0.0	0.0
216	25	2		1.0		0.0			0.0	0.0	0.0	0.0
217	25	5		0.0	0.0	0.0			0.0	0.0	0.0
218	25	6		0.0	0.0				0.0	0.0	0.0	0.0
219	25	11		0.0	0.0	0.0				0.0	0.0	0.0
220	25	12		0.0	0.0	0.0			0.0		0.0	0.0
221	25	13		0.0	0.0	0.0			0.0	0.0		0.0
222	26	1			1.0	0.0			0.0	0.0	0.0	0.0		0.0
223	26	2		1.0		0.0			0.0	0.0	0.0	0.0		0.0
224	26	5		0.0	0.0	0.0			0.0	0.0	0.0			0.0
225	26	6		0.0	0.0				0.0	0.0	0.0	0.0		0.0
226	26	11		0.0	0.0	0.0				0.0	0.0	0.0		0.0
227	26	12		0.0	0.0	0.0			0.0		0.0	0.0		0.0
228	26	13		0.0	0.0	0.0			0.0	0.0		0.0		0.0
229	26	15		0.0	0.0	0.0			0.0	0.0	0.0	0.0
230	27	1			1.0	0.0				0.0	0.0	0.0		0.0
231	27	2		1.0		0.0				0.0	0.0	0.0		0.0
232	27	5		0.0	0.0	0.0				0.0	0.0			0.0
233	27	6		0.0	0.0					0.0	0.0	0.0		0.0
234	27	12		0.0	0.0	0.0					0.0	0.0		0.0
235	27	13		0.0	0.0	0.0				0.0		0.0		0.0
236	27	15		0.0	0.0	0.0				0.0	0.0	0.0
237	28	1			1.0	0.0			0.0	0.0	0.0
238	28	2		1.0		0.0			0.0	0.0	0.0
239	28	6		0.0	0.0				0.0	0.0	0.0
240	28	11		0.0	0.0	0.0				0.0	0.0
241	28	12		0.0	0.0	0.0			0.0		0.0
242	28	13		0.0	0.0	0.0			0.0	0.0
243	29	1			1.0				0.0	0.0	0.0	0.0
244	29	2		1.0					0.0	0.0	0.0	0.0
245	29	5		0.0	0.0				0.0	0.0	0.0
246	29	11		0.0	0.0					0.0	0.0	0.0
247	29	12		0.0	0.0				0.0		0.0	0.0
248	29	13		0.0	0.0				0.0	0.0		0.0
249	30	1			1.0			0.0	0.0	0.0	0.0			0.0
250	30	2		1.0				0.0	0.0	0.0	0.0			0.0
251	30	9		0.0	0.0				0.0	0.0	0.0			0.0
252	30	11		0.0	0.0			0.0		0.0	0.0			0.0
253	30	12		0.0	0.0			0.0	0.0		0.0			0.0
254	30	13		0.0	0.0			0.0	0.0	0.0				0.0
255	30	15		0.0	0.0			0.0	0.0	0.0	0.0
256	31	1			1.0	0.0		0.0	0.0	0.0	0.0	0.0		0.0
257	31	2		1.0		0.0		0.0	0.0	0.0	0.0	0.0		0.0
258	31	5		0.0	0.0	0.0		0.0	0.0	0.0	0.0			0.0
259	31	6		0.0	0.0			0.0	0.0	0.0	0.0	0.0		0.0
260	31	9		0.0	0.0	0.0			0.0	0.0	0.0	0.0		0.0
261	31	11		0.0	0.0	0.0		0.0		0.0	0.0	0.0		0.0
262	31	12		0.0	0.0	0.0		0.0	0.0		0.0	0.0		0.0
263	31	13		0.0	0.0	0.0		0.0	0.0	0.0		0.0		0.0
264	31	15		0.0	0.0	0.0		0.0	0.0	0.0	0.0	0.0
265	32	1			1.0	0.0		0.0	0.0	0.0	0.0	0.0		0.0
266	32	2		1.0		0.0		0.0	0.0	0.0	0.0	0.0		0.0
267	32	5		0.0	0.0	0.0		0.0	0.0	0.0	0.0			0.0
268	32	6		0.0	0.0			0.0	0.0	0.0	0.0	0.0		0.0
269	32	9		0.0	0.0	0.0			0.0	0.0	0.0	0.0		0.0
270	32	11		0.0	0.0	0.0		0.0		0.0	0.0	0.0		0.0
271	32	12		0.0	0.0	0.0		0.0	0.0		0.0	0.0		0.0
272	32	13		0.0	0.0	0.0		0.0	0.0	0.0		0.0		0.0
273	32	15		0.0	0.0	0.0		0.0	0.0	0.0	0.0	0.0
274	33	1			0.0	0.0		0.0	0.0	0.0	0.0	0.0		0.0
275	33	2		0.0		0.0		0.0	0.0	0.0	0.0	0.0		0.0
276	33	5		0.0	0.0	0.0		0.0	0.0	0.0	0.0			0.0
277	33	6		0.0	0.0			0.0	0.0	0.0	0.0	0.0		0.0
278	33	9		0.0	0.0	0.0			0.0	0.0	0.0	0.0		0.0
279	33	11		0.0	0.0	0.0		0.0		0.0	0.0	0.0		0.0
280	33	12		0.0	0.0	0.0		0.0	0.0		0.0	0.0		0.0
281	33	13		0.0	0.0	0.0		0.0	0.0	0.0		0.0		0.0
282	33	15		0.0	0.0	0.0		0.0	0.0	0.0	0.0	0.0
283	34	2				0.0		0.0	0.0	0.0	0.0	0.0		0.0
284	34	5			0.0	0.0		0.0	0.0	0.0	0.0			0.0
285	34	6			0.0			0.0	0.0	0.0	0.0	0.0		0.0
286	34	9			0.0	0.0			0.0	0.0	0.0	0.0		0.0
287	34	11			0.0	0.0		0.0		0.0	0.0	0.0		0.0
288	34	12			0.0	0.0		0.0	0.0		0.0	0.0		0.0
289	34	13			0.0	0.0		0.0	0.0	0.0		0.0		0.0
290	34	15			0.0	0.0		0.0	0.0	0.0	0.0	0.0
291	35	1			0.0	0.0		0.0		0.0	0.0	0.0		0.0
292	35	2		0.0		0.0		0.0		0.0	0.0	0.0		0.0
293	35	5		0.0	0.0	0.0		0.0		0.0	0.0			0.0
294	35	6		0.0	0.0			0.0		0.0	0.0	0.0		0.0
295	35	9		0.0	0.0	0.0				0.0	0.0	0.0		0.0
296	35	12		0.0	0.0	0.0		0.0			0.0	0.0		0.0
297	35	13		0.0	0.0	0.0		0.0		0.0		0.0		0.0
298	35	15		0.0	0.0	0.0		0.0		0.0	0.0	0.0
299	36	1			0.0	0.0		0.0	0.0	0.0	0.0	0.0		0.0
300	36	2		0.0		0.0		0.0	0.0	0.0	0.0	0.0		0.0
301	36	5		0.0	0.0	0.0		0.0	0.0	0.0	0.0			0.0
302	36	6		0.0	0.0			0.0	0.0	0.0	0.0	0.0		0.0
303	36	9		0.0	0.0	0.0			0.0	0.0	0.0	0.0		0.0
304	36	11		0.0	0.0	0.0		0.0		0.0	0.0	0.0		0.0
305	36	12		0.0	0.0	0.0		0.0	0.0		0.0	0.0		0.0
306	36	13		0.0	0.0	0.0		0.0	0.0	0.0		0.0		0.0
307	36	15		0.0	0.0	0.0		0.0	0.0	0.0	0.0	0.0
308	37	1			0.0	0.0		0.0	0.0	0.0	0.0	0.0
309	37	2		0.0		0.0		0.0	0.0	0.0	0.0	0.0
310	37	5		0.0	0.0	0.0		0.0	0.0	0.0	0.0
311	37	6		0.0	0.0			0.0	0.0	0.0	0.0	0.0
312	37	9		0.0	0.0	0.0			0.0	0.0	0.0	0.0
313	37	11		0.0	0.0	0.0		0.0		0.0	0.0	0.0
314	37	12		0.0	0.0	0.0		0.0	0.0		0.0	0.0
315	37	13		0.0	0.0	0.0		0.0	0.0	0.0		0.0
316	38	1			0.0			0.0		0.0	0.0	0.0
317	38	2		0.0				0.0		0.0	0.0	0.0
318	38	5		0.0	0.0			0.0		0.0	0.0
319	38	9		0.0	0.0					0.0	0.0	0.0
320	38	12		0.0	0.0			0.0			0.0	0.0
321	38	13		0.0	0.0			0.0		0.0		0.0
322	39	1			0.0	0.0		0.0		0.0	0.0	0.0
323	39	2		0.0		0.0		0.0		0.0	0.0	0.0
324	39	5		0.0	0.0	0.0		0.0		0.0	0.0
325	39	6		0.0	0.0			0.0		0.0	0.0	0.0
326	39	9		0.0	0.0	0.0				0.0	0.0	0.0
327	39	12		0.0	0.0	0.0		0.0			0.0	0.0
328	39	13		0.0	0.0	0.0		0.0		0.0		0.0
329	40	1			0.0	0.0	0.0	0.0		0.0	0.0	0.0
330	40	2		0.0		0.0	0.0	0.0		0.0	0.0	0.0
331	40	5		0.0	0.0	0.0	0.0	0.0		0.0	0.0
332	40	6		0.0	0.0		0.0	0.0		0.0	0.0	0.0
333	40	8		0.0	0.0	0.0		0.0		0.0	0.0	0.0
334	40	9		0.0	0.0	0.0	0.0			0.0	0.0	0.0
335	40	12		0.0	0.0	0.0	0.0	0.0			0.0	0.0
336	40	13		0.0	0.0	0.0	0.0	0.0		0.0		0.0
337	41	1			0.0	0.0	0.0	0.0		0.0	0.0	0.0
338	41	2		0.0		0.0	0.0	0.0		0.0	0.0	0.0
339	41	5		0.0	0.0	0.0	0.0	0.0		0.0	0.0
340	41	6		0.0	0.0		0.0	0.0		0.0	0.0	0.0
341	41	8		0.0	0.0	0.0		0.0		0.0	0.0	0.0
342	41	9		0.0	0.0	0.0	0.0			0.0	0.0	0.0
343	41	12		0.0	0.0	0.0	0.0	0.0			0.0	0.0
344	41	13		0.0	0.0	0.0	0.0	0.0		0.0		0.0
345	42	0		0.0	0.0	0.0	0.0	0.0		0.0	0.0	0.0
346	42	1	0.0		0.0	0.0	0.0	0.0		0.0	0.0	0.0
347	42	2	0.0	0.0		0.0	0.0	0.0		0.0	0.0	0.0
348	42	5	0.0	0.0	0.0	0.0	0.0	0.0		0.0	0.0
349	42	6	0.0	0.0	0.0		0.0	0.0		0.0	0.0	0.0
350	42	8	0.0	0.0	0.0	0.0		0.0		0.0	0.0	0.0
351	42	9	0.0	0.0	0.0	0.0	0.0			0.0	0.0	0.0
352	42	12	0.0	0.0	0.0	0.0	0.0	0.0			0.0	0.0
353	42	13	0.0	0.0	0.0	0.0	0.0	0.0		0.0		0.0
354	43	0		0.0	0.0	0.0	0.0	0.0		0.0	0.0
355	43	1	0.0		0.0	0.0	0.0	0.0		0.0	0.0
356	43	2	0.0	0.0		0.0	0.0	0.0		0.0	0.0
357	43	6	0.0	0.0	0.0		0.0	0.0		0.0	0.0
358	43	8	0.0	0.0	0.0	0.0		0.0		0.0	0.0
359	43	9	0.0	0.0	0.0	0.0	0.0			0.0	0.0
360	43	12	0.0	0.0	0.0	0.0	0.0	0.0			0.0
361	43	13	0.0	0.0	0.0	0.0	0.0	0.0		0.0
362	44	0		0.0	0.0	0.0	0.0	0.0		0.0	0.0
363	44	1	0.0		0.0	0.0	0.0	0.0		0.0	0.0
364	44	2	0.0	0.0		0.0	0.0	0.0		0.0	0.0
365	44	6	0.0	0.0	0.0		0.0	0.0		0.0	0.0
366	44	8	0.0	0.0	0.0	0.0		0.0		0.0	0.0
367	44	9	0.0	0.0	0.0	0.0	0.0			0.0	0.0
368	44	12	0.0	0.0	0.0	0.0	0.0	0.0			0.0
369	44	13	0.0	0.0	0.0	0.0	0.0	0.0		0.0
370	45	0		0.0	0.0	0.0	0.0	0.0		1.0	0.0
371	45	1	0.0		0.0	0.0	0.0	0.0		0.0	0.0
372	45	2	0.0	0.0		0.0	0.0	0.0		0.0	0.0
373	45	6	0.0	0.0	0.0		0.0	0.0		0.0	0.0
374	45	8	0.0	0.0	0.0	0.0		0.0		0.0	0.0
375	45	9	0.0	0.0	0.0	0.0	0.0			0.0	0.0
376	45	12	1.0	0.0	0.0	0.0	0.0	0.0			0.0
377	45	13	0.0	0.0	0.0	0.0	0.0	0.0		0.0
378	46	0		0.0	0.0	0.0	0.0	0.0		1.0	0.0
379	46	1	0.0		0.0	0.0	0.0	0.0		0.0	0.0
380	46	2	0.0	0.0		0.0	0.0	0.0		0.0	0.0
381	46	6	0.0	0.0	0.0		0.0	0.0		0.0	0.0
382	46	8	0.0	0.0	0.0	0.0		0.0		0.0	0.0
383	46	9	0.0	0.0	0.0	0.0	0.0			0.0	0.0
384	46	12	1.0	0.0	0.0	0.0	0.0	0.0			0.0
385	46	13	0.0	0.0	0.0	0.0	0.0	0.0		0.0
386	47	0		0.0	0.0	0.0	0.0	0.0		0.0	0.0
387	47	1	0.0		0.0	0.0	0.0	0.0		0.0	0.0
388	47	2	0.0	0.0		0.0	0.0	0.0		0.0	0.0
389	47	6	0.0	0.0	0.0		0.0	0.0		0.0	0.0
390	47	8	0.0	0.0	0.0	0.0		0.0		0.0	0.0
391	47	9	0.0	0.0	0.0	0.0	0.0			0.0	0.0
392	47	12	0.0	0.0	0.0	0.0	0.0	0.0			0.0
393	47	13	0.0	0.0	0.0	0.0	0.0	0.0		0.0
394	48	1			0.0	0.0	0.0	0.0		0.0	0.0
395	48	2		0.0		0.0	0.0	0.0		0.0	0.0
396	48	6		0.0	0.0		0.0	0.0		0.0	0.0
397	48	8		0.0	0.0	0.0		0.0		0.0	0.0
398	48	9		0.0	0.0	0.0	0.0			0.0	0.0
399	48	12		0.0	0.0	0.0	0.0	0.0			0.0
400	48	13		0.0	0.0	0.0	0.0	0.0		0.0
401	49	1			0.0	0.0	0.0	0.0		0.0	0.0
402	49	2		0.0		0.0	0.0	0.0		0.0	0.0
403	49	6		0.0	0.0		0.0	0.0		0.0	0.0
404	49	8		0.0	0.0	0.0		0.0		0.0	0.0
405	49	9		0.0	0.0	0.0	0.0			0.0	0.0
406	49	12		0.0	0.0	0.0	0.0	0.0			0.0
407	49	13		0.0	0.0	0.0	0.0	0.0		0.0
408	50	1			0.0	0.0	0.0	0.0		0.0	0.0
409	50	2		0.0		0.0	0.0	0.0		0.0	0.0
410	50	6		0.0	0.0		0.0	0.0		0.0	0.0
411	50	8		0.0	0.0	0.0		0.0		0.0	0.0
412	50	9		0.0	0.0	0.0	0.0			0.0	0.0
413	50	12		0.0	0.0	0.0	0.0	0.0			0.0
414	50	13		0.0	0.0	0.0	0.0	0.0		0.0
415	51	1			0.0	0.0	0.0	0.0		0.0	0.0
416	51	2		0.0		0.0	0.0	0.0		0.0	0.0
417	51	6		0.0	0.0		0.0	0.0		0.0	0.0
418	51	8		0.0	0.0	0.0		0.0		0.0	0.0
419	51	9		0.0	0.0	0.0	0.0			0.0	0.0
420	51	12		0.0	0.0	0.0	0.0	0.0			0.0
421	51	13		0.0	0.0	0.0	0.0	0.0		0.0
