## Supplementary material for "The BumbleBox: An open-source platform for quantifying behavior in bumblebee colonies": Sample BumbleBox Data Output: bumblebox-01_2023-10-28_18-35-02_raw.csv

filename	colony number	datetime	frame	ID	centroidX	centroidY	frontX	frontY
bumblebox-01_2023-10-28_18-35-02	01	2023-10-28_18-35-02	0	2	2324.5	2896.5	2330.5	2922.0
bumblebox-01_2023-10-28_18-35-02	01	2023-10-28_18-35-02	0	10	2077.0	2280.0	2080.5	2310.5
bumblebox-01_2023-10-28_18-35-02	01	2023-10-28_18-35-02	0	12	2253.0	2081.75	2221.5	2089.0
bumblebox-01_2023-10-28_18-35-02	01	2023-10-28_18-35-02	0	0	1932.75	2036.5	1957.5	2045.5
bumblebox-01_2023-10-28_18-35-02	01	2023-10-28_18-35-02	0	1	2049.25	1855.5	2081.0	1864.0
bumblebox-01_2023-10-28_18-35-02	01	2023-10-28_18-35-02	0	7	1494.5	1730.0	1503.0	1759.0
bumblebox-01_2023-10-28_18-35-02	01	2023-10-28_18-35-02	0	11	2709.25	1674.75	2700.5	1646.5
bumblebox-01_2023-10-28_18-35-02	01	2023-10-28_18-35-02	0	9	1692.75	1439.5	1664.5	1435.5
bumblebox-01_2023-10-28_18-35-02	01	2023-10-28_18-35-02	0	13	704.75	2540.25	723.5	2563.0
bumblebox-01_2023-10-28_18-35-02	01	2023-10-28_18-35-02	0	15	2110.0	1507.75	2092.5	1483.0
bumblebox-01_2023-10-28_18-35-02	01	2023-10-28_18-35-02	1	2	2297.25	2891.5	2295.5	2919.0
bumblebox-01_2023-10-28_18-35-02	01	2023-10-28_18-35-02	1	10	2081.0	2287.5	2085.5	2317.0
bumblebox-01_2023-10-28_18-35-02	01	2023-10-28_18-35-02	1	12	2225.5	2068.0	2201.5	2083.5
bumblebox-01_2023-10-28_18-35-02	01	2023-10-28_18-35-02	1	7	1496.25	1716.0	1505.0	1745.0
bumblebox-01_2023-10-28_18-35-02	01	2023-10-28_18-35-02	1	11	2708.0	1670.5	2699.5	1642.5
bumblebox-01_2023-10-28_18-35-02	01	2023-10-28_18-35-02	1	9	1708.75	1445.5	1678.0	1442.5
bumblebox-01_2023-10-28_18-35-02	01	2023-10-28_18-35-02	1	13	705.25	2539.5	724.5	2562.0
bumblebox-01_2023-10-28_18-35-02	01	2023-10-28_18-35-02	1	1	2052.0	1873.5	2078.5	1895.0
bumblebox-01_2023-10-28_18-35-02	01	2023-10-28_18-35-02	2	10	2082.0	2283.0	2087.0	2313.0
bumblebox-01_2023-10-28_18-35-02	01	2023-10-28_18-35-02	2	12	2236.5	2074.0	2234.0	2096.5
bumblebox-01_2023-10-28_18-35-02	01	2023-10-28_18-35-02	2	1	2052.5	1885.0	2079.0	1906.5
bumblebox-01_2023-10-28_18-35-02	01	2023-10-28_18-35-02	2	11	2707.25	1668.75	2698.5	1640.5
bumblebox-01_2023-10-28_18-35-02	01	2023-10-28_18-35-02	2	9	1673.25	1434.5	1644.5	1432.0
bumblebox-01_2023-10-28_18-35-02	01	2023-10-28_18-35-02	2	2	2271.25	2894.5	2266.0	2921.0
bumblebox-01_2023-10-28_18-35-02	01	2023-10-28_18-35-02	2	13	705.25	2540.0	724.5	2563.0
bumblebox-01_2023-10-28_18-35-02	01	2023-10-28_18-35-02	3	2	2261.75	2884.25	2270.0	2908.5
bumblebox-01_2023-10-28_18-35-02	01	2023-10-28_18-35-02	3	10	2037.75	2256.0	2032.0	2286.0
bumblebox-01_2023-10-28_18-35-02	01	2023-10-28_18-35-02	3	12	2312.25	2085.0	2313.5	2096.5
bumblebox-01_2023-10-28_18-35-02	01	2023-10-28_18-35-02	3	0	1933.25	2039.0	1962.0	2044.5
bumblebox-01_2023-10-28_18-35-02	01	2023-10-28_18-35-02	3	1	2050.0	1882.5	2081.0	1897.0
bumblebox-01_2023-10-28_18-35-02	01	2023-10-28_18-35-02	3	11	2707.25	1668.25	2698.5	1640.5
bumblebox-01_2023-10-28_18-35-02	01	2023-10-28_18-35-02	3	9	1650.5	1435.5	1621.5	1430.0
bumblebox-01_2023-10-28_18-35-02	01	2023-10-28_18-35-02	3	13	704.5	2540.5	723.5	2563.0
bumblebox-01_2023-10-28_18-35-02	01	2023-10-28_18-35-02	4	10	2023.75	2283.75	2014.5	2312.5
bumblebox-01_2023-10-28_18-35-02	01	2023-10-28_18-35-02	4	12	2325.25	2087.75	2322.5	2101.0
bumblebox-01_2023-10-28_18-35-02	01	2023-10-28_18-35-02	4	0	1911.5	2036.25	1936.0	2045.0
bumblebox-01_2023-10-28_18-35-02	01	2023-10-28_18-35-02	4	1	2072.0	1886.25	2104.5	1893.5
bumblebox-01_2023-10-28_18-35-02	01	2023-10-28_18-35-02	4	7	1518.25	1691.0	1525.0	1719.0
bumblebox-01_2023-10-28_18-35-02	01	2023-10-28_18-35-02	4	11	2707.25	1668.5	2698.5	1640.5
bumblebox-01_2023-10-28_18-35-02	01	2023-10-28_18-35-02	4	9	1622.0	1416.0	1596.5	1407.5
bumblebox-01_2023-10-28_18-35-02	01	2023-10-28_18-35-02	4	2	2282.25	2874.0	2304.0	2891.5
bumblebox-01_2023-10-28_18-35-02	01	2023-10-28_18-35-02	4	13	705.0	2539.5	724.5	2562.0
bumblebox-01_2023-10-28_18-35-02	01	2023-10-28_18-35-02	5	2	2280.25	2848.0	2307.5	2858.5
bumblebox-01_2023-10-28_18-35-02	01	2023-10-28_18-35-02	5	10	2021.0	2275.0	2010.5	2304.0
bumblebox-01_2023-10-28_18-35-02	01	2023-10-28_18-35-02	5	12	2331.0	2083.75	2319.5	2102.5
bumblebox-01_2023-10-28_18-35-02	01	2023-10-28_18-35-02	5	0	1945.5	2025.5	1974.0	2036.0
bumblebox-01_2023-10-28_18-35-02	01	2023-10-28_18-35-02	5	1	2122.5	1869.5	2155.5	1874.0
bumblebox-01_2023-10-28_18-35-02	01	2023-10-28_18-35-02	5	9	1587.5	1419.5	1561.5	1418.0
bumblebox-01_2023-10-28_18-35-02	01	2023-10-28_18-35-02	5	13	705.25	2539.5	724.0	2562.5
bumblebox-01_2023-10-28_18-35-02	01	2023-10-28_18-35-02	5	11	2707.5	1668.25	2698.5	1640.5
bumblebox-01_2023-10-28_18-35-02	01	2023-10-28_18-35-02	6	2	2300.0	2826.0	2327.0	2834.5
bumblebox-01_2023-10-28_18-35-02	01	2023-10-28_18-35-02	6	10	2036.0	2267.5	2029.0	2297.0
bumblebox-01_2023-10-28_18-35-02	01	2023-10-28_18-35-02	6	0	1935.75	2005.0	1961.0	2022.5
bumblebox-01_2023-10-28_18-35-02	01	2023-10-28_18-35-02	6	1	2111.0	1866.25	2141.0	1881.5
bumblebox-01_2023-10-28_18-35-02	01	2023-10-28_18-35-02	6	11	2707.0	1669.0	2698.0	1641.5
bumblebox-01_2023-10-28_18-35-02	01	2023-10-28_18-35-02	6	15	1883.5	1670.0	1864.0	1690.0
bumblebox-01_2023-10-28_18-35-02	01	2023-10-28_18-35-02	6	9	1583.0	1428.75	1558.0	1432.5
bumblebox-01_2023-10-28_18-35-02	01	2023-10-28_18-35-02	6	13	705.5	2540.0	724.5	2562.5
bumblebox-01_2023-10-28_18-35-02	01	2023-10-28_18-35-02	7	2	2301.75	2826.75	2329.0	2836.5
bumblebox-01_2023-10-28_18-35-02	01	2023-10-28_18-35-02	7	10	2033.0	2263.75	2025.0	2293.5
bumblebox-01_2023-10-28_18-35-02	01	2023-10-28_18-35-02	7	12	2244.25	2084.25	2213.5	2081.0
bumblebox-01_2023-10-28_18-35-02	01	2023-10-28_18-35-02	7	0	1938.0	2008.75	1962.5	2027.5
bumblebox-01_2023-10-28_18-35-02	01	2023-10-28_18-35-02	7	1	2120.5	1850.5	2152.0	1860.0
bumblebox-01_2023-10-28_18-35-02	01	2023-10-28_18-35-02	7	11	2707.75	1668.75	2698.5	1640.5
bumblebox-01_2023-10-28_18-35-02	01	2023-10-28_18-35-02	7	15	1882.75	1670.25	1862.0	1690.0
bumblebox-01_2023-10-28_18-35-02	01	2023-10-28_18-35-02	7	9	1625.0	1429.75	1597.5	1436.0
bumblebox-01_2023-10-28_18-35-02	01	2023-10-28_18-35-02	7	13	704.75	2539.75	724.0	2562.5
bumblebox-01_2023-10-28_18-35-02	01	2023-10-28_18-35-02	8	2	2301.5	2823.75	2329.0	2833.5
bumblebox-01_2023-10-28_18-35-02	01	2023-10-28_18-35-02	8	10	2072.0	2271.0	2076.0	2302.0
bumblebox-01_2023-10-28_18-35-02	01	2023-10-28_18-35-02	8	12	2220.0	2070.0	2188.0	2069.0
bumblebox-01_2023-10-28_18-35-02	01	2023-10-28_18-35-02	8	0	1942.0	1997.25	1965.5	2017.5
bumblebox-01_2023-10-28_18-35-02	01	2023-10-28_18-35-02	8	1	2113.75	1845.75	2146.0	1853.5
bumblebox-01_2023-10-28_18-35-02	01	2023-10-28_18-35-02	8	11	2706.25	1668.25	2697.0	1640.5
bumblebox-01_2023-10-28_18-35-02	01	2023-10-28_18-35-02	8	9	1629.0	1434.0	1603.0	1443.5
bumblebox-01_2023-10-28_18-35-02	01	2023-10-28_18-35-02	8	13	705.5	2539.75	724.5	2562.5
bumblebox-01_2023-10-28_18-35-02	01	2023-10-28_18-35-02	9	2	2300.75	2820.25	2329.0	2828.5
bumblebox-01_2023-10-28_18-35-02	01	2023-10-28_18-35-02	9	10	2047.75	2322.0	2043.5	2351.5
bumblebox-01_2023-10-28_18-35-02	01	2023-10-28_18-35-02	9	12	2221.25	2066.25	2189.5	2071.0
bumblebox-01_2023-10-28_18-35-02	01	2023-10-28_18-35-02	9	0	1946.0	2007.5	1968.0	2032.0
bumblebox-01_2023-10-28_18-35-02	01	2023-10-28_18-35-02	9	1	2090.5	1841.75	2121.5	1857.0
bumblebox-01_2023-10-28_18-35-02	01	2023-10-28_18-35-02	9	15	1882.5	1671.5	1860.5	1691.0
bumblebox-01_2023-10-28_18-35-02	01	2023-10-28_18-35-02	9	11	2706.5	1668.0	2697.5	1640.5
bumblebox-01_2023-10-28_18-35-02	01	2023-10-28_18-35-02	9	9	1685.25	1482.5	1654.0	1480.0
bumblebox-01_2023-10-28_18-35-02	01	2023-10-28_18-35-02	9	13	705.75	2539.75	724.5	2563.0
bumblebox-01_2023-10-28_18-35-02	01	2023-10-28_18-35-02	10	2	2300.0	2820.0	2328.0	2829.0
bumblebox-01_2023-10-28_18-35-02	01	2023-10-28_18-35-02	10	10	2027.25	2316.0	2014.0	2343.0
bumblebox-01_2023-10-28_18-35-02	01	2023-10-28_18-35-02	10	12	2217.5	2059.75	2185.5	2063.0
bumblebox-01_2023-10-28_18-35-02	01	2023-10-28_18-35-02	10	0	1953.5	2006.0	1976.5	2029.5
bumblebox-01_2023-10-28_18-35-02	01	2023-10-28_18-35-02	10	1	2139.75	1839.25	2167.5	1857.5
bumblebox-01_2023-10-28_18-35-02	01	2023-10-28_18-35-02	10	11	2707.0	1668.25	2697.5	1640.0
bumblebox-01_2023-10-28_18-35-02	01	2023-10-28_18-35-02	10	9	1757.0	1437.0	1741.0	1408.0
bumblebox-01_2023-10-28_18-35-02	01	2023-10-28_18-35-02	10	13	705.0	2540.25	724.5	2562.5
bumblebox-01_2023-10-28_18-35-02	01	2023-10-28_18-35-02	11	2	2299.0	2820.0	2327.5	2828.5
bumblebox-01_2023-10-28_18-35-02	01	2023-10-28_18-35-02	11	10	2003.0	2309.75	1985.5	2333.5
bumblebox-01_2023-10-28_18-35-02	01	2023-10-28_18-35-02	11	12	2221.75	2065.5	2190.5	2074.0
bumblebox-01_2023-10-28_18-35-02	01	2023-10-28_18-35-02	11	12	2221.25	2065.5	2190.0	2074.0
bumblebox-01_2023-10-28_18-35-02	01	2023-10-28_18-35-02	11	0	1952.75	2006.75	1976.5	2030.0
bumblebox-01_2023-10-28_18-35-02	01	2023-10-28_18-35-02	11	1	2133.25	1831.0	2161.0	1847.5
bumblebox-01_2023-10-28_18-35-02	01	2023-10-28_18-35-02	11	11	2706.0	1667.75	2697.0	1640.0
bumblebox-01_2023-10-28_18-35-02	01	2023-10-28_18-35-02	11	15	1883.75	1657.25	1859.5	1676.0
bumblebox-01_2023-10-28_18-35-02	01	2023-10-28_18-35-02	11	9	1825.0	1318.0	1817.5	1287.0
bumblebox-01_2023-10-28_18-35-02	01	2023-10-28_18-35-02	11	13	705.0	2540.25	724.0	2563.5
bumblebox-01_2023-10-28_18-35-02	01	2023-10-28_18-35-02	12	2	2297.25	2821.5	2326.0	2828.0
bumblebox-01_2023-10-28_18-35-02	01	2023-10-28_18-35-02	12	10	2016.0	2308.0	1997.0	2330.5
bumblebox-01_2023-10-28_18-35-02	01	2023-10-28_18-35-02	12	12	2185.0	2077.5	2154.5	2085.5
bumblebox-01_2023-10-28_18-35-02	01	2023-10-28_18-35-02	12	0	1920.5	1992.25	1938.0	2019.5
bumblebox-01_2023-10-28_18-35-02	01	2023-10-28_18-35-02	12	1	2120.5	1827.75	2149.5	1843.5
bumblebox-01_2023-10-28_18-35-02	01	2023-10-28_18-35-02	12	11	2706.25	1667.5	2696.5	1639.5
bumblebox-01_2023-10-28_18-35-02	01	2023-10-28_18-35-02	12	9	1805.75	1224.0	1801.5	1196.0
bumblebox-01_2023-10-28_18-35-02	01	2023-10-28_18-35-02	12	5	1988.0	1030.0	2011.0	1030.0
bumblebox-01_2023-10-28_18-35-02	01	2023-10-28_18-35-02	12	13	705.5	2540.0	724.5	2563.0
bumblebox-01_2023-10-28_18-35-02	01	2023-10-28_18-35-02	12	15	1888.0	1639.25	1861.5	1656.0
bumblebox-01_2023-10-28_18-35-02	01	2023-10-28_18-35-02	13	2	2298.0	2818.75	2327.0	2825.0
bumblebox-01_2023-10-28_18-35-02	01	2023-10-28_18-35-02	13	10	2026.75	2292.25	2009.0	2317.0
bumblebox-01_2023-10-28_18-35-02	01	2023-10-28_18-35-02	13	12	2184.0	2068.25	2153.5	2073.5
bumblebox-01_2023-10-28_18-35-02	01	2023-10-28_18-35-02	13	0	1920.5	1995.75	1937.0	2022.0
bumblebox-01_2023-10-28_18-35-02	01	2023-10-28_18-35-02	13	1	2169.75	1832.75	2183.5	1860.5
bumblebox-01_2023-10-28_18-35-02	01	2023-10-28_18-35-02	13	15	1886.0	1652.75	1861.0	1672.0
bumblebox-01_2023-10-28_18-35-02	01	2023-10-28_18-35-02	13	9	1788.5	1200.25	1781.0	1173.5
bumblebox-01_2023-10-28_18-35-02	01	2023-10-28_18-35-02	13	5	1996.25	1009.25	2014.5	1000.0
bumblebox-01_2023-10-28_18-35-02	01	2023-10-28_18-35-02	13	13	705.0	2540.5	724.0	2563.0
bumblebox-01_2023-10-28_18-35-02	01	2023-10-28_18-35-02	13	11	2706.75	1668.0	2697.5	1640.0
bumblebox-01_2023-10-28_18-35-02	01	2023-10-28_18-35-02	14	2	2297.75	2818.75	2327.0	2825.5
bumblebox-01_2023-10-28_18-35-02	01	2023-10-28_18-35-02	14	13	705.0	2539.75	724.0	2562.5
bumblebox-01_2023-10-28_18-35-02	01	2023-10-28_18-35-02	14	10	2030.0	2300.5	2010.0	2323.0
bumblebox-01_2023-10-28_18-35-02	01	2023-10-28_18-35-02	14	12	2185.0	2059.0	2154.0	2062.5
bumblebox-01_2023-10-28_18-35-02	01	2023-10-28_18-35-02	14	1	2198.5	1858.75	2193.5	1888.5
bumblebox-01_2023-10-28_18-35-02	01	2023-10-28_18-35-02	14	11	2706.75	1668.25	2697.5	1640.5
bumblebox-01_2023-10-28_18-35-02	01	2023-10-28_18-35-02	14	15	1884.75	1674.75	1862.5	1690.5
bumblebox-01_2023-10-28_18-35-02	01	2023-10-28_18-35-02	14	9	1787.25	1185.0	1782.5	1158.0
bumblebox-01_2023-10-28_18-35-02	01	2023-10-28_18-35-02	14	5	1954.75	964.25	1951.5	943.0
bumblebox-01_2023-10-28_18-35-02	01	2023-10-28_18-35-02	15	2	2296.75	2818.75	2326.0	2826.0
bumblebox-01_2023-10-28_18-35-02	01	2023-10-28_18-35-02	15	10	2008.5	2311.0	1990.0	2333.5
bumblebox-01_2023-10-28_18-35-02	01	2023-10-28_18-35-02	15	12	2182.5	2058.5	2152.0	2060.0
bumblebox-01_2023-10-28_18-35-02	01	2023-10-28_18-35-02	15	1	2178.25	1860.75	2172.0	1890.0
bumblebox-01_2023-10-28_18-35-02	01	2023-10-28_18-35-02	15	11	2706.75	1668.25	2697.5	1640.5
bumblebox-01_2023-10-28_18-35-02	01	2023-10-28_18-35-02	15	9	1780.25	1171.5	1777.5	1146.0
bumblebox-01_2023-10-28_18-35-02	01	2023-10-28_18-35-02	15	5	1892.5	821.25	1884.0	797.5
bumblebox-01_2023-10-28_18-35-02	01	2023-10-28_18-35-02	15	13	705.25	2540.0	724.5	2562.5
bumblebox-01_2023-10-28_18-35-02	01	2023-10-28_18-35-02	15	15	1885.5	1713.75	1868.5	1726.0
bumblebox-01_2023-10-28_18-35-02	01	2023-10-28_18-35-02	16	2	2297.25	2818.75	2326.5	2826.5
bumblebox-01_2023-10-28_18-35-02	01	2023-10-28_18-35-02	16	10	1969.75	2287.75	1954.0	2312.5
bumblebox-01_2023-10-28_18-35-02	01	2023-10-28_18-35-02	16	12	2111.75	2056.0	2080.0	2059.0
bumblebox-01_2023-10-28_18-35-02	01	2023-10-28_18-35-02	16	1	2169.25	1856.0	2157.5	1883.5
bumblebox-01_2023-10-28_18-35-02	01	2023-10-28_18-35-02	16	11	2706.25	1667.75	2697.0	1639.5
bumblebox-01_2023-10-28_18-35-02	01	2023-10-28_18-35-02	16	9	1776.0	1161.0	1773.0	1136.0
bumblebox-01_2023-10-28_18-35-02	01	2023-10-28_18-35-02	16	5	1964.5	624.0	1978.0	602.5
bumblebox-01_2023-10-28_18-35-02	01	2023-10-28_18-35-02	16	13	704.75	2540.0	723.5	2563.0
bumblebox-01_2023-10-28_18-35-02	01	2023-10-28_18-35-02	17	2	2297.0	2819.5	2326.0	2827.0
bumblebox-01_2023-10-28_18-35-02	01	2023-10-28_18-35-02	17	10	1978.25	2284.75	1963.0	2310.5
bumblebox-01_2023-10-28_18-35-02	01	2023-10-28_18-35-02	17	12	2029.25	2045.25	1998.5	2045.0
bumblebox-01_2023-10-28_18-35-02	01	2023-10-28_18-35-02	17	1	2160.5	1882.5	2148.0	1909.0
bumblebox-01_2023-10-28_18-35-02	01	2023-10-28_18-35-02	17	11	2706.25	1668.0	2697.0	1640.0
bumblebox-01_2023-10-28_18-35-02	01	2023-10-28_18-35-02	17	9	1786.0	1191.5	1784.0	1163.0
bumblebox-01_2023-10-28_18-35-02	01	2023-10-28_18-35-02	17	5	2226.25	683.25	2253.5	686.5
bumblebox-01_2023-10-28_18-35-02	01	2023-10-28_18-35-02	17	13	705.0	2539.75	724.5	2563.0
bumblebox-01_2023-10-28_18-35-02	01	2023-10-28_18-35-02	18	2	2297.0	2819.5	2325.5	2827.0
bumblebox-01_2023-10-28_18-35-02	01	2023-10-28_18-35-02	18	10	2004.25	2290.0	1994.5	2319.0
bumblebox-01_2023-10-28_18-35-02	01	2023-10-28_18-35-02	18	12	2044.75	2058.25	2013.5	2051.0
bumblebox-01_2023-10-28_18-35-02	01	2023-10-28_18-35-02	18	11	2706.75	1668.25	2698.0	1640.0
bumblebox-01_2023-10-28_18-35-02	01	2023-10-28_18-35-02	18	9	1873.25	1172.25	1890.5	1154.0
bumblebox-01_2023-10-28_18-35-02	01	2023-10-28_18-35-02	18	5	2408.0	624.5	2431.5	615.5
bumblebox-01_2023-10-28_18-35-02	01	2023-10-28_18-35-02	18	13	705.75	2540.0	726.0	2563.5
bumblebox-01_2023-10-28_18-35-02	01	2023-10-28_18-35-02	18	1	2169.5	1862.75	2161.5	1890.0
bumblebox-01_2023-10-28_18-35-02	01	2023-10-28_18-35-02	19	2	2296.75	2818.5	2325.5	2826.0
bumblebox-01_2023-10-28_18-35-02	01	2023-10-28_18-35-02	19	10	2004.0	2297.5	1995.0	2325.5
bumblebox-01_2023-10-28_18-35-02	01	2023-10-28_18-35-02	19	12	2065.0	2054.0	2033.0	2056.0
bumblebox-01_2023-10-28_18-35-02	01	2023-10-28_18-35-02	19	1	2310.0	1790.0	2291.5	1817.5
bumblebox-01_2023-10-28_18-35-02	01	2023-10-28_18-35-02	19	11	2706.5	1667.75	2697.5	1640.0
bumblebox-01_2023-10-28_18-35-02	01	2023-10-28_18-35-02	19	9	1922.25	1102.0	1937.5	1100.0
bumblebox-01_2023-10-28_18-35-02	01	2023-10-28_18-35-02	19	5	2455.5	576.0	2472.5	558.0
bumblebox-01_2023-10-28_18-35-02	01	2023-10-28_18-35-02	19	13	704.75	2540.25	724.0	2563.0
bumblebox-01_2023-10-28_18-35-02	01	2023-10-28_18-35-02	19	7	1460.0	1784.25	1471.0	1809.0
bumblebox-01_2023-10-28_18-35-02	01	2023-10-28_18-35-02	20	2	2296.75	2819.5	2325.5	2827.0
bumblebox-01_2023-10-28_18-35-02	01	2023-10-28_18-35-02	20	13	704.75	2539.5	724.0	2562.5
bumblebox-01_2023-10-28_18-35-02	01	2023-10-28_18-35-02	20	10	1993.5	2288.75	1986.0	2317.0
bumblebox-01_2023-10-28_18-35-02	01	2023-10-28_18-35-02	20	12	2072.5	2045.75	2041.5	2036.0
bumblebox-01_2023-10-28_18-35-02	01	2023-10-28_18-35-02	20	7	1441.25	1837.0	1440.5	1862.0
bumblebox-01_2023-10-28_18-35-02	01	2023-10-28_18-35-02	20	15	1970.25	1838.0	1980.5	1842.0
bumblebox-01_2023-10-28_18-35-02	01	2023-10-28_18-35-02	20	1	2273.0	1835.75	2253.0	1863.0
bumblebox-01_2023-10-28_18-35-02	01	2023-10-28_18-35-02	20	11	2706.25	1668.0	2697.0	1640.0
bumblebox-01_2023-10-28_18-35-02	01	2023-10-28_18-35-02	20	5	2519.0	672.0	2536.5	694.5
bumblebox-01_2023-10-28_18-35-02	01	2023-10-28_18-35-02	20	3	1966.0	1591.0	1994.5	1575.5
bumblebox-01_2023-10-28_18-35-02	01	2023-10-28_18-35-02	21	2	2296.75	2819.5	2325.5	2827.0
bumblebox-01_2023-10-28_18-35-02	01	2023-10-28_18-35-02	21	10	2032.5	2293.25	2033.5	2321.0
bumblebox-01_2023-10-28_18-35-02	01	2023-10-28_18-35-02	21	12	2083.25	2060.75	2055.0	2044.0
bumblebox-01_2023-10-28_18-35-02	01	2023-10-28_18-35-02	21	7	1418.75	1877.0	1408.0	1905.0
bumblebox-01_2023-10-28_18-35-02	01	2023-10-28_18-35-02	21	1	2248.25	1876.75	2235.0	1907.0
bumblebox-01_2023-10-28_18-35-02	01	2023-10-28_18-35-02	21	15	2011.5	1770.5	2035.0	1768.0
bumblebox-01_2023-10-28_18-35-02	01	2023-10-28_18-35-02	21	11	2706.5	1668.5	2697.5	1641.0
bumblebox-01_2023-10-28_18-35-02	01	2023-10-28_18-35-02	21	5	2368.25	932.0	2362.0	961.0
bumblebox-01_2023-10-28_18-35-02	01	2023-10-28_18-35-02	21	13	704.75	2539.5	724.0	2562.5
bumblebox-01_2023-10-28_18-35-02	01	2023-10-28_18-35-02	21	3	2072.75	1513.0	2096.5	1495.5
bumblebox-01_2023-10-28_18-35-02	01	2023-10-28_18-35-02	22	2	2297.5	2819.25	2326.5	2827.0
bumblebox-01_2023-10-28_18-35-02	01	2023-10-28_18-35-02	22	10	2051.25	2300.25	2052.0	2326.5
bumblebox-01_2023-10-28_18-35-02	01	2023-10-28_18-35-02	22	7	1383.25	1925.0	1374.5	1954.5
bumblebox-01_2023-10-28_18-35-02	01	2023-10-28_18-35-02	22	1	2258.5	1888.5	2236.5	1914.0
bumblebox-01_2023-10-28_18-35-02	01	2023-10-28_18-35-02	22	11	2706.5	1668.5	2697.5	1641.0
bumblebox-01_2023-10-28_18-35-02	01	2023-10-28_18-35-02	22	6	1818.5	1645.75	1788.0	1639.5
bumblebox-01_2023-10-28_18-35-02	01	2023-10-28_18-35-02	22	15	2148.0	1636.0	2179.0	1629.5
bumblebox-01_2023-10-28_18-35-02	01	2023-10-28_18-35-02	22	5	2467.75	1116.5	2483.0	1138.5
bumblebox-01_2023-10-28_18-35-02	01	2023-10-28_18-35-02	22	13	704.75	2539.5	724.0	2562.5
bumblebox-01_2023-10-28_18-35-02	01	2023-10-28_18-35-02	22	12	2091.5	2035.5	2073.5	2008.5
bumblebox-01_2023-10-28_18-35-02	01	2023-10-28_18-35-02	23	2	2297.5	2819.75	2326.0	2827.5
bumblebox-01_2023-10-28_18-35-02	01	2023-10-28_18-35-02	23	10	2065.5	2308.5	2063.0	2333.5
bumblebox-01_2023-10-28_18-35-02	01	2023-10-28_18-35-02	23	12	2110.0	2091.75	2096.5	2069.5
bumblebox-01_2023-10-28_18-35-02	01	2023-10-28_18-35-02	23	1	2305.5	1971.5	2284.5	1994.5
bumblebox-01_2023-10-28_18-35-02	01	2023-10-28_18-35-02	23	7	1340.0	1935.75	1327.5	1964.0
bumblebox-01_2023-10-28_18-35-02	01	2023-10-28_18-35-02	23	11	2706.5	1668.25	2697.5	1640.5
bumblebox-01_2023-10-28_18-35-02	01	2023-10-28_18-35-02	23	15	2134.25	1622.25	2163.5	1610.5
bumblebox-01_2023-10-28_18-35-02	01	2023-10-28_18-35-02	23	5	2397.25	1266.0	2390.0	1294.0
bumblebox-01_2023-10-28_18-35-02	01	2023-10-28_18-35-02	23	13	705.25	2539.75	724.0	2563.0
bumblebox-01_2023-10-28_18-35-02	01	2023-10-28_18-35-02	23	6	1807.75	1708.0	1778.5	1704.0
bumblebox-01_2023-10-28_18-35-02	01	2023-10-28_18-35-02	23	3	2014.5	1526.75	2031.5	1501.0
bumblebox-01_2023-10-28_18-35-02	01	2023-10-28_18-35-02	24	2	2296.75	2820.0	2325.5	2827.0
bumblebox-01_2023-10-28_18-35-02	01	2023-10-28_18-35-02	24	10	2062.0	2304.5	2057.0	2329.5
bumblebox-01_2023-10-28_18-35-02	01	2023-10-28_18-35-02	24	12	2165.25	2140.75	2158.0	2127.5
bumblebox-01_2023-10-28_18-35-02	01	2023-10-28_18-35-02	24	1	2312.75	1975.0	2279.5	1982.5
bumblebox-01_2023-10-28_18-35-02	01	2023-10-28_18-35-02	24	7	1318.0	1947.0	1315.0	1977.0
bumblebox-01_2023-10-28_18-35-02	01	2023-10-28_18-35-02	24	6	1795.5	1767.25	1774.5	1745.5
bumblebox-01_2023-10-28_18-35-02	01	2023-10-28_18-35-02	24	11	2706.25	1668.25	2696.5	1640.5
bumblebox-01_2023-10-28_18-35-02	01	2023-10-28_18-35-02	24	15	2189.0	1619.5	2219.5	1612.0
bumblebox-01_2023-10-28_18-35-02	01	2023-10-28_18-35-02	24	5	2249.0	1137.5	2219.5	1146.5
bumblebox-01_2023-10-28_18-35-02	01	2023-10-28_18-35-02	24	13	704.75	2540.25	724.0	2563.0
bumblebox-01_2023-10-28_18-35-02	01	2023-10-28_18-35-02	24	3	2034.0	1485.25	2054.5	1460.5
bumblebox-01_2023-10-28_18-35-02	01	2023-10-28_18-35-02	25	2	2297.5	2820.0	2326.0	2827.5
bumblebox-01_2023-10-28_18-35-02	01	2023-10-28_18-35-02	25	10	2071.5	2311.75	2067.0	2337.0
bumblebox-01_2023-10-28_18-35-02	01	2023-10-28_18-35-02	25	7	1345.25	2013.5	1348.0	2044.0
bumblebox-01_2023-10-28_18-35-02	01	2023-10-28_18-35-02	25	1	2317.0	1923.5	2283.5	1926.0
bumblebox-01_2023-10-28_18-35-02	01	2023-10-28_18-35-02	25	15	2208.5	1600.0	2236.5	1588.0
bumblebox-01_2023-10-28_18-35-02	01	2023-10-28_18-35-02	25	3	2072.75	1465.25	2097.5	1449.0
bumblebox-01_2023-10-28_18-35-02	01	2023-10-28_18-35-02	25	5	2132.25	1100.5	2101.5	1104.5
bumblebox-01_2023-10-28_18-35-02	01	2023-10-28_18-35-02	25	13	704.5	2540.0	723.5	2563.0
bumblebox-01_2023-10-28_18-35-02	01	2023-10-28_18-35-02	25	11	2706.5	1668.0	2697.0	1640.0
bumblebox-01_2023-10-28_18-35-02	01	2023-10-28_18-35-02	25	6	1867.0	1616.25	1864.5	1590.0
bumblebox-01_2023-10-28_18-35-02	01	2023-10-28_18-35-02	26	2	2296.75	2820.25	2325.5	2827.5
bumblebox-01_2023-10-28_18-35-02	01	2023-10-28_18-35-02	26	10	2072.5	2314.25	2070.0	2338.5
bumblebox-01_2023-10-28_18-35-02	01	2023-10-28_18-35-02	26	12	2169.25	2104.0	2166.5	2084.5
bumblebox-01_2023-10-28_18-35-02	01	2023-10-28_18-35-02	26	7	1356.5	2065.25	1363.5	2094.5
bumblebox-01_2023-10-28_18-35-02	01	2023-10-28_18-35-02	26	1	2324.25	1872.25	2291.0	1868.0
bumblebox-01_2023-10-28_18-35-02	01	2023-10-28_18-35-02	26	11	2706.25	1667.0	2697.0	1639.5
bumblebox-01_2023-10-28_18-35-02	01	2023-10-28_18-35-02	26	15	2316.25	1596.25	2342.0	1594.5
bumblebox-01_2023-10-28_18-35-02	01	2023-10-28_18-35-02	26	3	2146.25	1386.25	2162.0	1362.5
bumblebox-01_2023-10-28_18-35-02	01	2023-10-28_18-35-02	26	5	2091.75	1058.5	2065.5	1051.5
bumblebox-01_2023-10-28_18-35-02	01	2023-10-28_18-35-02	26	13	705.0	2539.75	725.0	2563.0
bumblebox-01_2023-10-28_18-35-02	01	2023-10-28_18-35-02	27	2	2297.0	2820.75	2325.5	2828.5
bumblebox-01_2023-10-28_18-35-02	01	2023-10-28_18-35-02	27	10	2073.75	2297.5	2071.5	2324.0
bumblebox-01_2023-10-28_18-35-02	01	2023-10-28_18-35-02	27	12	2144.25	2083.75	2130.0	2061.0
bumblebox-01_2023-10-28_18-35-02	01	2023-10-28_18-35-02	27	7	1354.75	2088.0	1367.5	2116.0
bumblebox-01_2023-10-28_18-35-02	01	2023-10-28_18-35-02	27	1	2308.75	1860.75	2275.0	1858.0
bumblebox-01_2023-10-28_18-35-02	01	2023-10-28_18-35-02	27	11	2707.75	1667.25	2698.5	1640.0
bumblebox-01_2023-10-28_18-35-02	01	2023-10-28_18-35-02	27	15	2355.25	1633.5	2384.0	1640.5
bumblebox-01_2023-10-28_18-35-02	01	2023-10-28_18-35-02	27	13	705.0	2540.0	724.5	2563.0
bumblebox-01_2023-10-28_18-35-02	01	2023-10-28_18-35-02	28	2	2297.25	2820.0	2326.0	2827.5
bumblebox-01_2023-10-28_18-35-02	01	2023-10-28_18-35-02	28	10	2056.0	2341.75	2049.0	2368.0
bumblebox-01_2023-10-28_18-35-02	01	2023-10-28_18-35-02	28	7	1366.0	2164.75	1382.5	2191.0
bumblebox-01_2023-10-28_18-35-02	01	2023-10-28_18-35-02	28	12	2122.5	2019.0	2110.0	1990.0
bumblebox-01_2023-10-28_18-35-02	01	2023-10-28_18-35-02	28	1	2432.75	1824.0	2403.5	1814.5
bumblebox-01_2023-10-28_18-35-02	01	2023-10-28_18-35-02	28	15	2366.25	1594.25	2395.0	1603.0
bumblebox-01_2023-10-28_18-35-02	01	2023-10-28_18-35-02	28	5	1792.25	1077.0	1769.5	1095.0
bumblebox-01_2023-10-28_18-35-02	01	2023-10-28_18-35-02	28	13	705.0	2539.75	724.0	2562.0
bumblebox-01_2023-10-28_18-35-02	01	2023-10-28_18-35-02	28	11	2707.5	1668.75	2698.5	1641.0
bumblebox-01_2023-10-28_18-35-02	01	2023-10-28_18-35-02	28	6	1970.75	1563.5	1989.5	1540.5
bumblebox-01_2023-10-28_18-35-02	01	2023-10-28_18-35-02	29	2	2297.5	2820.25	2326.0	2828.0
bumblebox-01_2023-10-28_18-35-02	01	2023-10-28_18-35-02	29	10	2048.25	2361.75	2043.5	2387.0
bumblebox-01_2023-10-28_18-35-02	01	2023-10-28_18-35-02	29	7	1422.25	2217.5	1442.0	2240.0
bumblebox-01_2023-10-28_18-35-02	01	2023-10-28_18-35-02	29	12	2089.0	1960.75	2064.0	1942.0
bumblebox-01_2023-10-28_18-35-02	01	2023-10-28_18-35-02	29	1	2409.5	1773.0	2380.5	1764.0
bumblebox-01_2023-10-28_18-35-02	01	2023-10-28_18-35-02	29	11	2699.0	1673.5	2690.0	1646.0
bumblebox-01_2023-10-28_18-35-02	01	2023-10-28_18-35-02	29	15	2305.5	1583.5	2323.0	1611.0
bumblebox-01_2023-10-28_18-35-02	01	2023-10-28_18-35-02	29	5	1705.0	1100.5	1693.5	1130.5
bumblebox-01_2023-10-28_18-35-02	01	2023-10-28_18-35-02	29	13	705.0	2540.25	724.5	2563.0
bumblebox-01_2023-10-28_18-35-02	01	2023-10-28_18-35-02	29	6	1920.25	1565.25	1949.0	1556.0
bumblebox-01_2023-10-28_18-35-02	01	2023-10-28_18-35-02	29	3	2136.25	1428.75	2165.0	1429.0
bumblebox-01_2023-10-28_18-35-02	01	2023-10-28_18-35-02	30	2	2297.0	2820.75	2326.0	2828.5
bumblebox-01_2023-10-28_18-35-02	01	2023-10-28_18-35-02	30	10	2064.25	2344.25	2059.5	2371.5
bumblebox-01_2023-10-28_18-35-02	01	2023-10-28_18-35-02	30	7	1408.75	2231.5	1432.5	2252.0
bumblebox-01_2023-10-28_18-35-02	01	2023-10-28_18-35-02	30	12	2082.5	1941.5	2054.5	1946.0
bumblebox-01_2023-10-28_18-35-02	01	2023-10-28_18-35-02	30	1	2390.75	1776.75	2360.0	1771.0
bumblebox-01_2023-10-28_18-35-02	01	2023-10-28_18-35-02	30	11	2695.25	1661.5	2683.5	1634.5
bumblebox-01_2023-10-28_18-35-02	01	2023-10-28_18-35-02	30	15	2281.75	1619.5	2290.0	1651.0
bumblebox-01_2023-10-28_18-35-02	01	2023-10-28_18-35-02	30	5	1681.25	1112.25	1666.5	1140.0
bumblebox-01_2023-10-28_18-35-02	01	2023-10-28_18-35-02	30	13	704.75	2539.75	724.0	2562.5
bumblebox-01_2023-10-28_18-35-02	01	2023-10-28_18-35-02	30	6	1912.5	1613.0	1935.5	1627.5
bumblebox-01_2023-10-28_18-35-02	01	2023-10-28_18-35-02	30	3	2132.25	1462.5	2158.5	1461.5
bumblebox-01_2023-10-28_18-35-02	01	2023-10-28_18-35-02	31	2	2297.25	2820.5	2326.5	2828.0
bumblebox-01_2023-10-28_18-35-02	01	2023-10-28_18-35-02	31	10	2072.25	2290.5	2066.5	2320.5
bumblebox-01_2023-10-28_18-35-02	01	2023-10-28_18-35-02	31	7	1367.25	2270.25	1384.0	2295.5
bumblebox-01_2023-10-28_18-35-02	01	2023-10-28_18-35-02	31	12	2074.75	1954.75	2060.0	1979.0
bumblebox-01_2023-10-28_18-35-02	01	2023-10-28_18-35-02	31	1	2437.0	1787.0	2409.0	1781.0
bumblebox-01_2023-10-28_18-35-02	01	2023-10-28_18-35-02	31	11	2696.0	1653.75	2685.0	1627.0
bumblebox-01_2023-10-28_18-35-02	01	2023-10-28_18-35-02	31	15	2264.25	1604.5	2272.0	1635.0
bumblebox-01_2023-10-28_18-35-02	01	2023-10-28_18-35-02	31	5	1684.5	1103.75	1667.5	1130.0
bumblebox-01_2023-10-28_18-35-02	01	2023-10-28_18-35-02	31	13	705.0	2540.0	723.5	2563.0
bumblebox-01_2023-10-28_18-35-02	01	2023-10-28_18-35-02	31	3	2146.25	1451.5	2169.5	1448.5
bumblebox-01_2023-10-28_18-35-02	01	2023-10-28_18-35-02	32	2	2297.25	2820.25	2325.5	2827.5
bumblebox-01_2023-10-28_18-35-02	01	2023-10-28_18-35-02	32	10	2016.5	2292.0	1989.5	2304.5
bumblebox-01_2023-10-28_18-35-02	01	2023-10-28_18-35-02	32	7	1370.5	2252.0	1398.0	2267.0
bumblebox-01_2023-10-28_18-35-02	01	2023-10-28_18-35-02	32	12	2091.0	1962.25	2070.0	1985.0
bumblebox-01_2023-10-28_18-35-02	01	2023-10-28_18-35-02	32	11	2702.5	1628.5	2700.0	1599.5
bumblebox-01_2023-10-28_18-35-02	01	2023-10-28_18-35-02	32	15	2236.25	1641.0	2223.0	1667.0
bumblebox-01_2023-10-28_18-35-02	01	2023-10-28_18-35-02	32	5	1637.25	1153.25	1623.5	1180.5
bumblebox-01_2023-10-28_18-35-02	01	2023-10-28_18-35-02	32	13	705.25	2540.0	724.5	2562.5
bumblebox-01_2023-10-28_18-35-02	01	2023-10-28_18-35-02	32	3	2162.0	1455.75	2192.5	1460.0
bumblebox-01_2023-10-28_18-35-02	01	2023-10-28_18-35-02	33	10	1981.0	2296.5	1952.0	2305.0
bumblebox-01_2023-10-28_18-35-02	01	2023-10-28_18-35-02	33	7	1434.25	2225.25	1466.0	2225.0
bumblebox-01_2023-10-28_18-35-02	01	2023-10-28_18-35-02	33	12	2105.75	1975.5	2082.0	1993.5
bumblebox-01_2023-10-28_18-35-02	01	2023-10-28_18-35-02	33	15	2261.25	1703.0	2234.5	1721.5
bumblebox-01_2023-10-28_18-35-02	01	2023-10-28_18-35-02	33	11	2710.0	1618.75	2716.5	1591.5
bumblebox-01_2023-10-28_18-35-02	01	2023-10-28_18-35-02	33	5	1615.25	1145.75	1601.5	1173.0
bumblebox-01_2023-10-28_18-35-02	01	2023-10-28_18-35-02	33	2	2296.75	2820.5	2325.5	2828.0
bumblebox-01_2023-10-28_18-35-02	01	2023-10-28_18-35-02	33	13	705.0	2540.0	724.0	2563.0
bumblebox-01_2023-10-28_18-35-02	01	2023-10-28_18-35-02	33	3	2233.75	1430.75	2257.0	1424.0
bumblebox-01_2023-10-28_18-35-02	01	2023-10-28_18-35-02	34	2	2297.5	2821.0	2326.0	2828.5
bumblebox-01_2023-10-28_18-35-02	01	2023-10-28_18-35-02	34	10	1942.5	2253.0	1912.5	2250.5
bumblebox-01_2023-10-28_18-35-02	01	2023-10-28_18-35-02	34	7	1481.5	2179.25	1513.0	2176.0
bumblebox-01_2023-10-28_18-35-02	01	2023-10-28_18-35-02	34	12	2105.25	1974.75	2080.0	1990.5
bumblebox-01_2023-10-28_18-35-02	01	2023-10-28_18-35-02	34	15	2259.75	1741.5	2231.0	1756.5
bumblebox-01_2023-10-28_18-35-02	01	2023-10-28_18-35-02	34	11	2717.75	1609.0	2726.0	1582.5
bumblebox-01_2023-10-28_18-35-02	01	2023-10-28_18-35-02	34	5	1610.0	1146.25	1598.5	1176.0
bumblebox-01_2023-10-28_18-35-02	01	2023-10-28_18-35-02	34	13	705.0	2540.0	723.5	2563.0
bumblebox-01_2023-10-28_18-35-02	01	2023-10-28_18-35-02	34	3	2222.5	1445.75	2244.5	1453.0
bumblebox-01_2023-10-28_18-35-02	01	2023-10-28_18-35-02	35	2	2297.25	2820.75	2326.5	2828.5
bumblebox-01_2023-10-28_18-35-02	01	2023-10-28_18-35-02	35	10	1832.75	2174.75	1804.0	2166.0
bumblebox-01_2023-10-28_18-35-02	01	2023-10-28_18-35-02	35	7	1557.5	2132.75	1589.0	2127.5
bumblebox-01_2023-10-28_18-35-02	01	2023-10-28_18-35-02	35	12	2107.75	1967.25	2085.5	1988.5
bumblebox-01_2023-10-28_18-35-02	01	2023-10-28_18-35-02	35	6	1901.0	1740.75	1922.0	1763.5
bumblebox-01_2023-10-28_18-35-02	01	2023-10-28_18-35-02	35	15	2234.5	1721.75	2207.5	1740.0
bumblebox-01_2023-10-28_18-35-02	01	2023-10-28_18-35-02	35	3	2210.0	1427.25	2233.5	1444.5
bumblebox-01_2023-10-28_18-35-02	01	2023-10-28_18-35-02	35	5	1598.25	1185.5	1590.0	1215.5
bumblebox-01_2023-10-28_18-35-02	01	2023-10-28_18-35-02	35	13	704.5	2540.0	723.5	2563.0
bumblebox-01_2023-10-28_18-35-02	01	2023-10-28_18-35-02	35	11	2719.75	1596.5	2726.5	1569.5
bumblebox-01_2023-10-28_18-35-02	01	2023-10-28_18-35-02	36	2	2297.5	2821.75	2326.0	2830.0
bumblebox-01_2023-10-28_18-35-02	01	2023-10-28_18-35-02	36	7	1561.5	2074.75	1589.0	2058.5
bumblebox-01_2023-10-28_18-35-02	01	2023-10-28_18-35-02	36	10	1739.5	2047.0	1714.5	2031.0
bumblebox-01_2023-10-28_18-35-02	01	2023-10-28_18-35-02	36	12	2117.0	1971.25	2094.0	1992.0
bumblebox-01_2023-10-28_18-35-02	01	2023-10-28_18-35-02	36	6	1946.75	1801.25	1971.5	1811.5
bumblebox-01_2023-10-28_18-35-02	01	2023-10-28_18-35-02	36	15	2213.25	1726.5	2186.5	1745.5
bumblebox-01_2023-10-28_18-35-02	01	2023-10-28_18-35-02	36	11	2724.25	1588.0	2730.5	1561.0
bumblebox-01_2023-10-28_18-35-02	01	2023-10-28_18-35-02	36	3	2207.25	1418.25	2233.0	1430.5
bumblebox-01_2023-10-28_18-35-02	01	2023-10-28_18-35-02	36	13	704.75	2540.0	724.0	2563.0
bumblebox-01_2023-10-28_18-35-02	01	2023-10-28_18-35-02	36	0	1950.5	2116.25	1975.0	2120.0
bumblebox-01_2023-10-28_18-35-02	01	2023-10-28_18-35-02	36	5	1584.75	1200.75	1580.0	1231.5
bumblebox-01_2023-10-28_18-35-02	01	2023-10-28_18-35-02	37	2	2297.25	2821.5	2326.5	2829.5
bumblebox-01_2023-10-28_18-35-02	01	2023-10-28_18-35-02	37	0	1959.5	2117.0	1984.5	2114.5
bumblebox-01_2023-10-28_18-35-02	01	2023-10-28_18-35-02	37	7	1543.0	2088.0	1569.0	2069.5
bumblebox-01_2023-10-28_18-35-02	01	2023-10-28_18-35-02	37	12	2140.25	1975.0	2117.0	1996.0
bumblebox-01_2023-10-28_18-35-02	01	2023-10-28_18-35-02	37	10	1767.75	1918.75	1758.5	1890.0
bumblebox-01_2023-10-28_18-35-02	01	2023-10-28_18-35-02	37	1	2485.0	1846.5	2497.0	1848.0
bumblebox-01_2023-10-28_18-35-02	01	2023-10-28_18-35-02	37	6	1950.75	1827.75	1970.5	1832.0
bumblebox-01_2023-10-28_18-35-02	01	2023-10-28_18-35-02	37	15	2221.5	1745.75	2193.0	1762.0
bumblebox-01_2023-10-28_18-35-02	01	2023-10-28_18-35-02	37	11	2728.5	1578.5	2738.5	1552.5
bumblebox-01_2023-10-28_18-35-02	01	2023-10-28_18-35-02	37	3	2224.0	1410.0	2245.0	1417.0
bumblebox-01_2023-10-28_18-35-02	01	2023-10-28_18-35-02	37	5	1569.25	1198.0	1565.0	1229.5
bumblebox-01_2023-10-28_18-35-02	01	2023-10-28_18-35-02	37	13	705.25	2539.75	724.0	2562.5
bumblebox-01_2023-10-28_18-35-02	01	2023-10-28_18-35-02	38	2	2297.25	2820.75	2326.0	2828.5
bumblebox-01_2023-10-28_18-35-02	01	2023-10-28_18-35-02	38	7	1547.75	2120.5	1574.0	2102.0
bumblebox-01_2023-10-28_18-35-02	01	2023-10-28_18-35-02	38	0	1981.25	2095.0	2004.5	2079.5
bumblebox-01_2023-10-28_18-35-02	01	2023-10-28_18-35-02	38	12	2135.0	1970.75	2119.0	1997.5
bumblebox-01_2023-10-28_18-35-02	01	2023-10-28_18-35-02	38	6	1956.5	1843.75	1976.5	1853.0
bumblebox-01_2023-10-28_18-35-02	01	2023-10-28_18-35-02	38	15	2197.25	1748.75	2167.5	1762.5
bumblebox-01_2023-10-28_18-35-02	01	2023-10-28_18-35-02	38	11	2730.0	1581.75	2744.5	1558.5
bumblebox-01_2023-10-28_18-35-02	01	2023-10-28_18-35-02	38	5	1561.0	1216.0	1558.5	1248.0
bumblebox-01_2023-10-28_18-35-02	01	2023-10-28_18-35-02	38	13	705.0	2540.0	724.0	2563.5
bumblebox-01_2023-10-28_18-35-02	01	2023-10-28_18-35-02	38	1	2505.0	1793.5	2515.0	1820.0
bumblebox-01_2023-10-28_18-35-02	01	2023-10-28_18-35-02	38	10	1713.25	1722.25	1698.0	1696.5
bumblebox-01_2023-10-28_18-35-02	01	2023-10-28_18-35-02	39	2	2297.25	2821.0	2326.0	2829.0
bumblebox-01_2023-10-28_18-35-02	01	2023-10-28_18-35-02	39	0	1976.75	2102.0	1996.0	2083.5
bumblebox-01_2023-10-28_18-35-02	01	2023-10-28_18-35-02	39	7	1595.75	2062.5	1625.0	2054.5
bumblebox-01_2023-10-28_18-35-02	01	2023-10-28_18-35-02	39	12	2121.5	1982.25	2107.5	2001.0
bumblebox-01_2023-10-28_18-35-02	01	2023-10-28_18-35-02	39	6	1946.0	1806.25	1960.0	1806.0
bumblebox-01_2023-10-28_18-35-02	01	2023-10-28_18-35-02	39	1	2499.5	1798.5	2508.0	1825.5
bumblebox-01_2023-10-28_18-35-02	01	2023-10-28_18-35-02	39	15	2091.75	1743.5	2074.5	1770.5
bumblebox-01_2023-10-28_18-35-02	01	2023-10-28_18-35-02	39	10	1694.5	1683.0	1683.0	1654.0
bumblebox-01_2023-10-28_18-35-02	01	2023-10-28_18-35-02	39	5	1554.0	1229.25	1554.0	1261.0
bumblebox-01_2023-10-28_18-35-02	01	2023-10-28_18-35-02	39	13	704.75	2540.0	724.0	2562.0
bumblebox-01_2023-10-28_18-35-02	01	2023-10-28_18-35-02	39	11	2726.25	1596.75	2745.0	1578.0
bumblebox-01_2023-10-28_18-35-02	01	2023-10-28_18-35-02	40	2	2297.25	2821.0	2326.0	2829.0
bumblebox-01_2023-10-28_18-35-02	01	2023-10-28_18-35-02	40	0	1975.5	2106.5	1993.0	2085.5
bumblebox-01_2023-10-28_18-35-02	01	2023-10-28_18-35-02	40	7	1658.75	2050.0	1689.5	2053.0
bumblebox-01_2023-10-28_18-35-02	01	2023-10-28_18-35-02	40	12	2172.0	1988.0	2160.0	2012.5
bumblebox-01_2023-10-28_18-35-02	01	2023-10-28_18-35-02	40	1	2503.25	1822.75	2508.0	1852.0
bumblebox-01_2023-10-28_18-35-02	01	2023-10-28_18-35-02	40	15	2149.75	1693.5	2120.5	1709.0
bumblebox-01_2023-10-28_18-35-02	01	2023-10-28_18-35-02	40	10	1609.5	1676.25	1593.0	1652.0
bumblebox-01_2023-10-28_18-35-02	01	2023-10-28_18-35-02	40	11	2728.75	1597.0	2749.0	1581.0
bumblebox-01_2023-10-28_18-35-02	01	2023-10-28_18-35-02	40	5	1543.0	1240.25	1549.5	1271.5
bumblebox-01_2023-10-28_18-35-02	01	2023-10-28_18-35-02	40	13	705.0	2540.0	724.5	2563.0
bumblebox-01_2023-10-28_18-35-02	01	2023-10-28_18-35-02	41	2	2297.0	2821.75	2325.5	2829.5
bumblebox-01_2023-10-28_18-35-02	01	2023-10-28_18-35-02	41	0	1983.75	2120.5	1994.5	2097.0
bumblebox-01_2023-10-28_18-35-02	01	2023-10-28_18-35-02	41	12	2195.0	1996.0	2187.0	2022.5
bumblebox-01_2023-10-28_18-35-02	01	2023-10-28_18-35-02	41	6	1962.25	1838.25	1981.5	1853.5
bumblebox-01_2023-10-28_18-35-02	01	2023-10-28_18-35-02	41	1	2501.5	1827.5	2506.0	1857.5
bumblebox-01_2023-10-28_18-35-02	01	2023-10-28_18-35-02	41	15	2149.5	1690.5	2118.5	1700.5
bumblebox-01_2023-10-28_18-35-02	01	2023-10-28_18-35-02	41	11	2725.25	1613.0	2747.0	1598.5
bumblebox-01_2023-10-28_18-35-02	01	2023-10-28_18-35-02	41	10	1509.75	1533.75	1502.5	1503.5
bumblebox-01_2023-10-28_18-35-02	01	2023-10-28_18-35-02	41	5	1549.75	1230.75	1542.5	1260.5
bumblebox-01_2023-10-28_18-35-02	01	2023-10-28_18-35-02	41	13	705.0	2539.75	724.0	2562.5
bumblebox-01_2023-10-28_18-35-02	01	2023-10-28_18-35-02	41	7	1714.25	2078.75	1745.0	2083.5
bumblebox-01_2023-10-28_18-35-02	01	2023-10-28_18-35-02	42	2	2297.25	2821.25	2326.0	2829.5
bumblebox-01_2023-10-28_18-35-02	01	2023-10-28_18-35-02	42	0	1995.75	2112.0	2005.0	2083.5
bumblebox-01_2023-10-28_18-35-02	01	2023-10-28_18-35-02	42	7	1769.0	2073.75	1800.0	2078.5
bumblebox-01_2023-10-28_18-35-02	01	2023-10-28_18-35-02	42	12	2201.25	1991.25	2186.0	2015.0
bumblebox-01_2023-10-28_18-35-02	01	2023-10-28_18-35-02	42	1	2500.0	1822.75	2507.0	1852.5
bumblebox-01_2023-10-28_18-35-02	01	2023-10-28_18-35-02	42	15	2119.0	1695.5	2087.0	1703.0
bumblebox-01_2023-10-28_18-35-02	01	2023-10-28_18-35-02	42	11	2726.5	1614.75	2748.5	1600.5
bumblebox-01_2023-10-28_18-35-02	01	2023-10-28_18-35-02	42	10	1449.0	1380.25	1451.0	1348.5
bumblebox-01_2023-10-28_18-35-02	01	2023-10-28_18-35-02	42	13	705.5	2539.5	725.0	2562.5
bumblebox-01_2023-10-28_18-35-02	01	2023-10-28_18-35-02	43	2	2297.25	2821.25	2326.0	2829.5
bumblebox-01_2023-10-28_18-35-02	01	2023-10-28_18-35-02	43	0	2008.5	2113.0	2015.0	2083.0
bumblebox-01_2023-10-28_18-35-02	01	2023-10-28_18-35-02	43	7	1811.75	2087.0	1839.0	2099.0
bumblebox-01_2023-10-28_18-35-02	01	2023-10-28_18-35-02	43	12	2192.0	1975.75	2180.0	2000.5
bumblebox-01_2023-10-28_18-35-02	01	2023-10-28_18-35-02	43	6	1975.5	1862.25	1995.0	1877.5
bumblebox-01_2023-10-28_18-35-02	01	2023-10-28_18-35-02	43	1	2498.25	1825.0	2499.0	1858.0
bumblebox-01_2023-10-28_18-35-02	01	2023-10-28_18-35-02	43	15	2056.75	1722.25	2029.5	1735.5
bumblebox-01_2023-10-28_18-35-02	01	2023-10-28_18-35-02	43	11	2725.25	1615.0	2747.5	1600.5
bumblebox-01_2023-10-28_18-35-02	01	2023-10-28_18-35-02	43	10	1472.75	1248.0	1482.5	1220.5
bumblebox-01_2023-10-28_18-35-02	01	2023-10-28_18-35-02	43	13	704.5	2540.0	724.0	2562.5
bumblebox-01_2023-10-28_18-35-02	01	2023-10-28_18-35-02	44	2	2297.5	2821.5	2326.5	2830.0
bumblebox-01_2023-10-28_18-35-02	01	2023-10-28_18-35-02	44	0	2012.0	2124.25	2012.5	2095.0
bumblebox-01_2023-10-28_18-35-02	01	2023-10-28_18-35-02	44	12	2202.75	1972.5	2188.0	2000.0
bumblebox-01_2023-10-28_18-35-02	01	2023-10-28_18-35-02	44	1	2497.25	1838.5	2497.0	1872.0
bumblebox-01_2023-10-28_18-35-02	01	2023-10-28_18-35-02	44	15	2083.5	1735.5	2064.5	1761.5
bumblebox-01_2023-10-28_18-35-02	01	2023-10-28_18-35-02	44	11	2725.75	1614.75	2747.5	1601.0
bumblebox-01_2023-10-28_18-35-02	01	2023-10-28_18-35-02	44	10	1530.0	1188.0	1552.0	1165.5
bumblebox-01_2023-10-28_18-35-02	01	2023-10-28_18-35-02	44	13	705.0	2539.75	724.0	2562.5
bumblebox-01_2023-10-28_18-35-02	01	2023-10-28_18-35-02	44	7	1858.0	2106.0	1882.5	2123.5
bumblebox-01_2023-10-28_18-35-02	01	2023-10-28_18-35-02	45	2	2296.75	2822.0	2325.0	2830.0
bumblebox-01_2023-10-28_18-35-02	01	2023-10-28_18-35-02	45	7	1871.25	2198.5	1894.5	2214.5
bumblebox-01_2023-10-28_18-35-02	01	2023-10-28_18-35-02	45	0	2018.0	2120.5	2019.0	2090.0
bumblebox-01_2023-10-28_18-35-02	01	2023-10-28_18-35-02	45	12	2202.75	1969.25	2188.5	1997.5
bumblebox-01_2023-10-28_18-35-02	01	2023-10-28_18-35-02	45	1	2495.75	1852.75	2492.5	1886.5
bumblebox-01_2023-10-28_18-35-02	01	2023-10-28_18-35-02	45	15	2086.25	1756.25	2068.0	1783.5
bumblebox-01_2023-10-28_18-35-02	01	2023-10-28_18-35-02	45	10	1600.0	1141.5	1626.5	1128.5
bumblebox-01_2023-10-28_18-35-02	01	2023-10-28_18-35-02	45	13	705.25	2539.5	724.5	2562.5
bumblebox-01_2023-10-28_18-35-02	01	2023-10-28_18-35-02	45	11	2724.75	1614.5	2747.5	1600.5
bumblebox-01_2023-10-28_18-35-02	01	2023-10-28_18-35-02	46	2	2296.75	2821.25	2325.0	2829.5
bumblebox-01_2023-10-28_18-35-02	01	2023-10-28_18-35-02	46	7	1882.0	2216.75	1905.0	2228.0
bumblebox-01_2023-10-28_18-35-02	01	2023-10-28_18-35-02	46	0	2021.25	2119.75	2016.0	2088.5
bumblebox-01_2023-10-28_18-35-02	01	2023-10-28_18-35-02	46	12	2167.75	1944.75	2142.0	1961.5
bumblebox-01_2023-10-28_18-35-02	01	2023-10-28_18-35-02	46	1	2496.25	1864.75	2492.5	1898.0
bumblebox-01_2023-10-28_18-35-02	01	2023-10-28_18-35-02	46	6	1977.5	1859.0	1998.0	1873.0
bumblebox-01_2023-10-28_18-35-02	01	2023-10-28_18-35-02	46	15	2113.5	1716.5	2093.0	1742.0
bumblebox-01_2023-10-28_18-35-02	01	2023-10-28_18-35-02	46	13	705.0	2540.25	724.0	2563.0
bumblebox-01_2023-10-28_18-35-02	01	2023-10-28_18-35-02	46	11	2725.0	1615.0	2747.5	1601.0
bumblebox-01_2023-10-28_18-35-02	01	2023-10-28_18-35-02	47	7	1929.75	2202.25	1953.0	2220.0
bumblebox-01_2023-10-28_18-35-02	01	2023-10-28_18-35-02	47	0	2030.25	2117.75	2022.0	2086.5
bumblebox-01_2023-10-28_18-35-02	01	2023-10-28_18-35-02	47	12	2178.0	1950.25	2152.0	1965.5
bumblebox-01_2023-10-28_18-35-02	01	2023-10-28_18-35-02	47	1	2490.25	1877.25	2489.5	1908.0
bumblebox-01_2023-10-28_18-35-02	01	2023-10-28_18-35-02	47	15	2130.0	1735.25	2102.0	1753.5
bumblebox-01_2023-10-28_18-35-02	01	2023-10-28_18-35-02	47	11	2725.25	1614.5	2748.0	1600.5
bumblebox-01_2023-10-28_18-35-02	01	2023-10-28_18-35-02	47	10	1709.75	1085.75	1740.5	1077.5
bumblebox-01_2023-10-28_18-35-02	01	2023-10-28_18-35-02	47	2	2298.0	2821.25	2326.5	2829.5
bumblebox-01_2023-10-28_18-35-02	01	2023-10-28_18-35-02	47	13	704.75	2539.5	724.5	2563.5
bumblebox-01_2023-10-28_18-35-02	01	2023-10-28_18-35-02	48	2	2297.5	2821.25	2326.0	2829.0
bumblebox-01_2023-10-28_18-35-02	01	2023-10-28_18-35-02	48	0	2037.75	2117.25	2027.0	2086.0
bumblebox-01_2023-10-28_18-35-02	01	2023-10-28_18-35-02	48	12	2150.0	1953.25	2123.0	1960.0
bumblebox-01_2023-10-28_18-35-02	01	2023-10-28_18-35-02	48	6	1948.5	1828.75	1963.5	1843.0
bumblebox-01_2023-10-28_18-35-02	01	2023-10-28_18-35-02	48	15	2123.0	1746.5	2094.5	1763.0
bumblebox-01_2023-10-28_18-35-02	01	2023-10-28_18-35-02	48	11	2724.5	1614.5	2746.5	1600.5
bumblebox-01_2023-10-28_18-35-02	01	2023-10-28_18-35-02	48	13	704.75	2540.0	723.5	2562.5
bumblebox-01_2023-10-28_18-35-02	01	2023-10-28_18-35-02	48	7	1982.25	2213.25	2003.0	2234.5
bumblebox-01_2023-10-28_18-35-02	01	2023-10-28_18-35-02	48	1	2482.25	1947.25	2473.0	1973.5
bumblebox-01_2023-10-28_18-35-02	01	2023-10-28_18-35-02	49	2	2297.5	2821.25	2326.0	2828.5
bumblebox-01_2023-10-28_18-35-02	01	2023-10-28_18-35-02	49	7	1989.5	2276.5	2009.5	2297.5
bumblebox-01_2023-10-28_18-35-02	01	2023-10-28_18-35-02	49	0	2035.75	2112.5	2022.5	2082.0
bumblebox-01_2023-10-28_18-35-02	01	2023-10-28_18-35-02	49	12	2151.75	1954.75	2126.0	1965.0
bumblebox-01_2023-10-28_18-35-02	01	2023-10-28_18-35-02	49	1	2482.0	1949.25	2471.5	1974.0
bumblebox-01_2023-10-28_18-35-02	01	2023-10-28_18-35-02	49	6	1932.25	1855.5	1953.5	1878.5
bumblebox-01_2023-10-28_18-35-02	01	2023-10-28_18-35-02	49	15	2106.0	1750.75	2081.0	1771.5
bumblebox-01_2023-10-28_18-35-02	01	2023-10-28_18-35-02	49	11	2725.0	1614.5	2747.5	1600.5
bumblebox-01_2023-10-28_18-35-02	01	2023-10-28_18-35-02	49	10	1698.5	1101.75	1725.5	1108.0
bumblebox-01_2023-10-28_18-35-02	01	2023-10-28_18-35-02	49	13	704.75	2539.75	724.0	2561.5
bumblebox-01_2023-10-28_18-35-02	01	2023-10-28_18-35-02	50	2	2297.75	2821.25	2326.0	2829.0
bumblebox-01_2023-10-28_18-35-02	01	2023-10-28_18-35-02	50	7	1993.0	2319.75	2002.5	2347.0
bumblebox-01_2023-10-28_18-35-02	01	2023-10-28_18-35-02	50	0	2053.25	2104.25	2032.0	2081.0
bumblebox-01_2023-10-28_18-35-02	01	2023-10-28_18-35-02	50	1	2474.75	1963.0	2460.0	1987.5
bumblebox-01_2023-10-28_18-35-02	01	2023-10-28_18-35-02	50	12	2145.75	1952.75	2122.0	1967.5
bumblebox-01_2023-10-28_18-35-02	01	2023-10-28_18-35-02	50	15	2093.25	1745.0	2068.5	1765.5
bumblebox-01_2023-10-28_18-35-02	01	2023-10-28_18-35-02	50	5	1497.75	1263.25	1487.0	1291.0
bumblebox-01_2023-10-28_18-35-02	01	2023-10-28_18-35-02	50	10	1758.0	1151.5	1782.5	1164.0
bumblebox-01_2023-10-28_18-35-02	01	2023-10-28_18-35-02	50	13	704.5	2540.25	723.5	2563.0
bumblebox-01_2023-10-28_18-35-02	01	2023-10-28_18-35-02	50	11	2724.5	1614.25	2746.5	1600.0
bumblebox-01_2023-10-28_18-35-02	01	2023-10-28_18-35-02	51	2	2297.75	2821.0	2326.0	2829.0
bumblebox-01_2023-10-28_18-35-02	01	2023-10-28_18-35-02	51	13	705.25	2539.75	724.5	2562.5
bumblebox-01_2023-10-28_18-35-02	01	2023-10-28_18-35-02	51	7	1993.75	2415.25	1990.0	2443.5
bumblebox-01_2023-10-28_18-35-02	01	2023-10-28_18-35-02	51	0	2053.5	2117.25	2036.5	2089.0
bumblebox-01_2023-10-28_18-35-02	01	2023-10-28_18-35-02	51	12	2153.25	1939.75	2130.5	1961.0
bumblebox-01_2023-10-28_18-35-02	01	2023-10-28_18-35-02	51	15	2151.5	1689.75	2121.0	1702.5
bumblebox-01_2023-10-28_18-35-02	01	2023-10-28_18-35-02	51	11	2724.75	1614.25	2747.0	1600.5
bumblebox-01_2023-10-28_18-35-02	01	2023-10-28_18-35-02	51	5	1513.75	1307.5	1516.0	1339.0
bumblebox-01_2023-10-28_18-35-02	01	2023-10-28_18-35-02	51	10	1825.75	1178.0	1853.0	1194.0
bumblebox-01_2023-10-28_18-35-02	01	2023-10-28_18-35-02	51	9	2010.75	1087.0	1995.0	1091.0
bumblebox-01_2023-10-28_18-35-02	01	2023-10-28_18-35-02	51	1	2471.5	1964.75	2454.5	1989.0
