## Supplementary material for "The BumbleBox: An open-source platform for quantifying behavior in bumblebee colonies": Sample BumbleBox Data Output: bumblebox-01_2023-10-28_18-50-02_averages.csv

filename	ID	average distance from center	average speed	frames tracked in video
bumblebox-01_2023-10-28_18-50-02	0	465.0	32.0	2
bumblebox-01_2023-10-28_18-50-02	1	444.0	32.0	51
bumblebox-01_2023-10-28_18-50-02	2	1372.0	1.0	52
bumblebox-01_2023-10-28_18-50-02	3	359.0	33.0	8
bumblebox-01_2023-10-28_18-50-02	4	264.0	67.0	30
bumblebox-01_2023-10-28_18-50-02	5	1047.0	6.0	20
bumblebox-01_2023-10-28_18-50-02	7	1696.0	119.0	7
bumblebox-01_2023-10-28_18-50-02	8	710.0	23.0	40
bumblebox-01_2023-10-28_18-50-02	9	1091.0	3.0	52
bumblebox-01_2023-10-28_18-50-02	10	528.0	27.0	42
bumblebox-01_2023-10-28_18-50-02	11	828.0	5.0	52
bumblebox-01_2023-10-28_18-50-02	12	211.0	18.0	52
bumblebox-01_2023-10-28_18-50-02	15	219.0	7.0	52
