## Supplementary material for "The BumbleBox: An open-source platform for quantifying behavior in bumblebee colonies": Sample BumbleBox Data Output: bumblebox-01_2023-10-28_18-50-02_contacts.csv

	frame	ID	1	2	9	10	11	12	15	5	4	0	8	3	7
0	0	1		0.0	0.0	0.0	0.0	0.0	0.0
1	0	2	0.0		0.0	0.0	0.0	0.0	0.0
2	0	9	0.0	0.0		0.0	0.0	0.0	0.0
3	0	10	0.0	0.0	0.0		0.0	0.0	0.0
4	0	11	0.0	0.0	0.0	0.0		0.0	0.0
5	0	12	0.0	0.0	0.0	0.0	0.0		0.0
6	0	15	0.0	0.0	0.0	0.0	0.0	0.0
7	1	1		0.0	0.0	0.0	0.0	0.0	0.0	0.0
8	1	2	0.0		0.0	0.0	0.0	0.0	0.0	0.0
9	1	5	0.0	0.0	0.0	0.0	0.0	0.0	0.0
10	1	9	0.0	0.0		0.0	0.0	0.0	0.0	0.0
11	1	10	0.0	0.0	0.0		0.0	0.0	0.0	0.0
12	1	11	0.0	0.0	0.0	0.0		0.0	0.0	0.0
13	1	12	0.0	0.0	0.0	0.0	0.0		0.0	0.0
14	1	15	0.0	0.0	0.0	0.0	0.0	0.0		0.0
15	2	1		0.0	0.0	0.0	0.0	0.0	0.0	0.0
16	2	2	0.0		0.0	0.0	0.0	0.0	0.0	0.0
17	2	5	0.0	0.0	0.0	0.0	0.0	0.0	0.0
18	2	9	0.0	0.0		0.0	0.0	0.0	0.0	0.0
19	2	10	0.0	0.0	0.0		0.0	0.0	0.0	0.0
20	2	11	0.0	0.0	0.0	0.0		0.0	0.0	0.0
21	2	12	0.0	0.0	0.0	0.0	0.0		0.0	0.0
22	2	15	0.0	0.0	0.0	0.0	0.0	0.0		0.0
23	3	1		0.0	0.0	0.0	0.0	0.0	0.0	0.0
24	3	2	0.0		0.0	0.0	0.0	0.0	0.0	0.0
25	3	5	0.0	0.0	0.0	0.0	0.0	0.0	0.0
26	3	9	0.0	0.0		0.0	0.0	0.0	0.0	0.0
27	3	10	0.0	0.0	0.0		0.0	0.0	0.0	0.0
28	3	11	0.0	0.0	0.0	0.0		0.0	0.0	0.0
29	3	12	0.0	0.0	0.0	0.0	0.0		0.0	0.0
30	3	15	0.0	0.0	0.0	0.0	0.0	0.0		0.0
31	4	1		0.0	0.0	0.0	0.0	0.0	0.0
32	4	2	0.0		0.0	0.0	0.0	0.0	0.0
33	4	9	0.0	0.0		0.0	0.0	0.0	0.0
34	4	10	0.0	0.0	0.0		0.0	0.0	0.0
35	4	11	0.0	0.0	0.0	0.0		0.0	0.0
36	4	12	0.0	0.0	0.0	0.0	0.0		0.0
37	4	15	0.0	0.0	0.0	0.0	0.0	0.0
38	5	1		0.0	0.0	0.0	0.0	0.0	0.0		0.0
39	5	2	0.0		0.0	0.0	0.0	0.0	0.0		0.0
40	5	4	0.0	0.0	0.0	0.0	0.0	0.0	0.0
41	5	9	0.0	0.0		0.0	0.0	0.0	0.0		0.0
42	5	10	0.0	0.0	0.0		0.0	0.0	0.0		0.0
43	5	11	0.0	0.0	0.0	0.0		0.0	0.0		0.0
44	5	12	0.0	0.0	0.0	0.0	0.0		0.0		0.0
45	5	15	0.0	0.0	0.0	0.0	0.0	0.0			0.0
46	6	1		0.0	0.0	0.0	0.0	0.0	0.0	0.0
47	6	2	0.0		0.0	0.0	0.0	0.0	0.0	0.0
48	6	5	0.0	0.0	0.0	0.0	0.0	0.0	0.0
49	6	9	0.0	0.0		0.0	0.0	0.0	0.0	0.0
50	6	10	0.0	0.0	0.0		0.0	0.0	0.0	0.0
51	6	11	0.0	0.0	0.0	0.0		0.0	0.0	0.0
52	6	12	0.0	0.0	0.0	0.0	0.0		0.0	0.0
53	6	15	0.0	0.0	0.0	0.0	0.0	0.0		0.0
54	7	1		0.0	0.0	0.0	0.0	0.0	0.0	0.0
55	7	2	0.0		0.0	0.0	0.0	0.0	0.0	0.0
56	7	5	0.0	0.0	0.0	0.0	0.0	0.0	0.0
57	7	9	0.0	0.0		0.0	0.0	0.0	0.0	0.0
58	7	10	0.0	0.0	0.0		0.0	0.0	0.0	0.0
59	7	11	0.0	0.0	0.0	0.0		0.0	0.0	0.0
60	7	12	0.0	0.0	0.0	0.0	0.0		0.0	0.0
61	7	15	0.0	0.0	0.0	0.0	0.0	0.0		0.0
62	8	1		0.0	0.0	0.0	0.0	0.0	0.0
63	8	2	0.0		0.0	0.0	0.0	0.0	0.0
64	8	9	0.0	0.0		0.0	0.0	0.0	0.0
65	8	10	0.0	0.0	0.0		0.0	0.0	0.0
66	8	11	0.0	0.0	0.0	0.0		0.0	0.0
67	8	12	0.0	0.0	0.0	0.0	0.0		0.0
68	8	15	0.0	0.0	0.0	0.0	0.0	0.0
69	9	1		0.0	0.0	0.0	0.0	0.0	0.0
70	9	2	0.0		0.0	0.0	0.0	0.0	0.0
71	9	9	0.0	0.0		0.0	0.0	0.0	0.0
72	9	10	0.0	0.0	0.0		0.0	0.0	0.0
73	9	11	0.0	0.0	0.0	0.0		0.0	0.0
74	9	12	0.0	0.0	0.0	0.0	0.0		0.0
75	9	15	0.0	0.0	0.0	0.0	0.0	0.0
76	10	0	0.0	0.0	0.0	0.0	0.0	0.0	0.0		0.0
77	10	1		0.0	0.0	0.0	0.0	0.0	0.0		0.0	0.0
78	10	2	0.0		0.0	0.0	0.0	0.0	0.0		0.0	0.0
79	10	4	0.0	0.0	0.0	0.0	0.0	1.0	0.0			0.0
80	10	9	0.0	0.0		0.0	0.0	0.0	0.0		0.0	0.0
81	10	10	0.0	0.0	0.0		0.0	0.0	0.0		0.0	0.0
82	10	11	0.0	0.0	0.0	0.0		0.0	0.0		0.0	0.0
83	10	12	0.0	0.0	0.0	0.0	0.0		0.0		1.0	0.0
84	10	15	0.0	0.0	0.0	0.0	0.0	0.0			0.0	0.0
85	11	0	0.0	0.0	0.0	0.0	0.0	0.0	0.0	0.0	0.0
86	11	1		0.0	0.0	0.0	0.0	0.0	0.0	0.0	0.0	0.0
87	11	2	0.0		0.0	0.0	0.0	0.0	0.0	0.0	0.0	0.0
88	11	4	0.0	0.0	0.0	0.0	0.0	1.0	0.0	0.0		0.0
89	11	5	0.0	0.0	0.0	0.0	0.0	0.0	0.0		0.0	0.0
90	11	9	0.0	0.0		0.0	0.0	0.0	0.0	0.0	0.0	0.0
91	11	10	0.0	0.0	0.0		0.0	0.0	0.0	0.0	0.0	0.0
92	11	11	0.0	0.0	0.0	0.0		0.0	0.0	0.0	0.0	0.0
93	11	12	0.0	0.0	0.0	0.0	0.0		0.0	0.0	1.0	0.0
94	11	15	0.0	0.0	0.0	0.0	0.0	0.0		0.0	0.0	0.0
95	12	1		0.0	0.0	0.0	0.0	0.0	0.0		0.0		1.0
96	12	2	0.0		0.0	0.0	0.0	0.0	0.0		0.0		0.0
97	12	4	0.0	0.0	0.0	0.0	0.0	0.0	0.0				0.0
98	12	8	1.0	0.0	0.0	0.0	0.0	0.0	0.0		0.0
99	12	9	0.0	0.0		0.0	0.0	0.0	0.0		0.0		0.0
100	12	10	0.0	0.0	0.0		0.0	0.0	0.0		0.0		0.0
101	12	11	0.0	0.0	0.0	0.0		0.0	0.0		0.0		0.0
102	12	12	0.0	0.0	0.0	0.0	0.0		0.0		0.0		0.0
103	12	15	0.0	0.0	0.0	0.0	0.0	0.0			0.0		0.0
104	13	1		0.0	0.0	0.0	0.0	0.0	0.0	0.0			1.0	0.0
105	13	2	0.0		0.0	0.0	0.0	0.0	0.0	0.0			0.0	0.0
106	13	3	0.0	0.0	0.0	0.0	0.0	0.0	0.0	0.0			0.0
107	13	5	0.0	0.0	0.0	0.0	0.0	0.0	0.0				0.0	0.0
108	13	8	1.0	0.0	0.0	0.0	0.0	0.0	0.0	0.0				0.0
109	13	9	0.0	0.0		0.0	0.0	0.0	0.0	0.0			0.0	0.0
110	13	10	0.0	0.0	0.0		0.0	0.0	0.0	0.0			0.0	0.0
111	13	11	0.0	0.0	0.0	0.0		0.0	0.0	0.0			0.0	0.0
112	13	12	0.0	0.0	0.0	0.0	0.0		0.0	0.0			0.0	0.0
113	13	15	0.0	0.0	0.0	0.0	0.0	0.0		0.0			0.0	0.0
114	14	1		0.0	0.0	0.0	0.0	0.0	0.0		0.0		1.0
115	14	2	0.0		0.0	0.0	0.0	0.0	0.0		0.0		0.0
116	14	4	0.0	0.0	0.0	0.0	0.0	0.0	0.0				0.0
117	14	8	1.0	0.0	0.0	0.0	0.0	0.0	0.0		0.0
118	14	9	0.0	0.0		0.0	0.0	0.0	0.0		0.0		0.0
119	14	10	0.0	0.0	0.0		0.0	0.0	0.0		0.0		0.0
120	14	11	0.0	0.0	0.0	0.0		0.0	0.0		0.0		0.0
121	14	12	0.0	0.0	0.0	0.0	0.0		0.0		0.0		0.0
122	14	15	0.0	0.0	0.0	0.0	0.0	0.0			0.0		0.0
123	15	1		0.0	0.0	0.0	0.0	0.0	0.0		0.0		1.0	0.0	0.0
124	15	2	0.0		0.0	0.0	0.0	0.0	0.0		0.0		0.0	0.0	0.0
125	15	3	0.0	0.0	0.0	0.0	0.0	0.0	0.0		1.0		0.0		0.0
126	15	4	0.0	0.0	0.0	0.0	0.0	0.0	0.0				0.0	1.0	0.0
127	15	7	0.0	0.0	0.0	0.0	0.0	0.0	0.0		0.0		0.0	0.0
128	15	8	1.0	0.0	0.0	0.0	0.0	0.0	0.0		0.0			0.0	0.0
129	15	9	0.0	0.0		0.0	0.0	0.0	0.0		0.0		0.0	0.0	0.0
130	15	10	0.0	0.0	0.0		0.0	0.0	0.0		0.0		0.0	0.0	0.0
131	15	11	0.0	0.0	0.0	0.0		0.0	0.0		0.0		0.0	0.0	0.0
132	15	12	0.0	0.0	0.0	0.0	0.0		0.0		0.0		0.0	0.0	0.0
133	15	15	0.0	0.0	0.0	0.0	0.0	0.0			0.0		0.0	0.0	0.0
134	16	1		0.0	0.0		0.0	0.0	0.0		0.0		0.0	0.0	0.0
135	16	2	0.0		0.0		0.0	0.0	0.0		0.0		0.0	0.0	0.0
136	16	3	0.0	0.0	0.0		0.0	0.0	0.0		1.0		0.0		0.0
137	16	4	0.0	0.0	0.0		0.0	0.0	0.0				0.0	1.0	0.0
138	16	7	0.0	0.0	0.0		0.0	0.0	0.0		0.0		0.0	0.0
139	16	8	0.0	0.0	0.0		0.0	0.0	0.0		0.0			0.0	0.0
140	16	9	0.0	0.0			0.0	0.0	0.0		0.0		0.0	0.0	0.0
141	16	11	0.0	0.0	0.0			0.0	0.0		0.0		0.0	0.0	0.0
142	16	12	0.0	0.0	0.0		0.0		0.0		0.0		0.0	0.0	0.0
143	16	15	0.0	0.0	0.0		0.0	0.0			0.0		0.0	0.0	0.0
144	17	1		0.0	0.0		0.0	0.0	0.0		0.0		0.0		0.0
145	17	2	0.0		0.0		0.0	0.0	0.0		0.0		0.0		0.0
146	17	4	0.0	0.0	0.0		0.0	0.0	0.0				0.0		0.0
147	17	7	0.0	0.0	0.0		0.0	0.0	0.0		0.0		0.0
148	17	8	0.0	0.0	0.0		0.0	0.0	0.0		0.0				0.0
149	17	9	0.0	0.0			0.0	0.0	0.0		0.0		0.0		0.0
150	17	11	0.0	0.0	0.0			0.0	0.0		0.0		0.0		0.0
151	17	12	0.0	0.0	0.0		0.0		0.0		0.0		0.0		0.0
152	17	15	0.0	0.0	0.0		0.0	0.0			0.0		0.0		0.0
153	18	1		0.0	0.0		0.0	0.0	0.0	0.0	0.0		0.0	0.0	0.0
154	18	2	0.0		0.0		0.0	0.0	0.0	0.0	0.0		0.0	0.0	0.0
155	18	3	0.0	0.0	0.0		0.0	0.0	0.0	0.0	1.0		0.0		0.0
156	18	4	0.0	0.0	0.0		0.0	0.0	0.0	0.0			0.0	1.0	0.0
157	18	5	0.0	0.0	0.0		0.0	0.0	0.0		0.0		0.0	0.0	0.0
158	18	7	0.0	0.0	0.0		0.0	0.0	0.0	0.0	0.0		0.0	0.0
159	18	8	0.0	0.0	0.0		0.0	0.0	0.0	0.0	0.0			0.0	0.0
160	18	9	0.0	0.0			0.0	0.0	0.0	0.0	0.0		0.0	0.0	0.0
161	18	11	0.0	0.0	0.0			0.0	0.0	0.0	0.0		0.0	0.0	0.0
162	18	12	0.0	0.0	0.0		0.0		0.0	0.0	0.0		0.0	0.0	0.0
163	18	15	0.0	0.0	0.0		0.0	0.0		0.0	0.0		0.0	0.0	0.0
164	19	1		0.0	0.0		0.0	0.0	0.0	0.0	0.0		0.0	0.0	0.0
165	19	2	0.0		0.0		0.0	0.0	0.0	0.0	0.0		0.0	0.0	0.0
166	19	3	0.0	0.0	0.0		0.0	0.0	0.0	0.0	1.0		0.0		0.0
167	19	4	0.0	0.0	0.0		0.0	0.0	0.0	0.0			0.0	1.0	0.0
168	19	5	0.0	0.0	0.0		0.0	0.0	0.0		0.0		0.0	0.0	0.0
169	19	7	0.0	0.0	0.0		0.0	0.0	0.0	0.0	0.0		0.0	0.0
170	19	8	0.0	0.0	0.0		0.0	0.0	0.0	0.0	0.0			0.0	0.0
171	19	9	0.0	0.0			0.0	0.0	0.0	0.0	0.0		0.0	0.0	0.0
172	19	11	0.0	0.0	0.0			0.0	0.0	0.0	0.0		0.0	0.0	0.0
173	19	12	0.0	0.0	0.0		0.0		0.0	0.0	0.0		0.0	0.0	0.0
174	19	15	0.0	0.0	0.0		0.0	0.0		0.0	0.0		0.0	0.0	0.0
175	20	1		0.0	0.0	0.0	0.0	0.0	0.0	0.0	0.0		0.0	0.0	0.0
176	20	2	0.0		0.0	0.0	0.0	0.0	0.0	0.0	0.0		0.0	0.0	0.0
177	20	3	0.0	0.0	0.0	0.0	0.0	0.0	0.0	0.0	1.0		0.0		0.0
178	20	4	0.0	0.0	0.0	0.0	0.0	0.0	0.0	0.0			0.0	1.0	0.0
179	20	5	0.0	0.0	0.0	0.0	0.0	0.0	0.0		0.0		0.0	0.0	0.0
180	20	7	0.0	0.0	0.0	0.0	0.0	0.0	0.0	0.0	0.0		0.0	0.0
181	20	8	0.0	0.0	0.0	0.0	0.0	0.0	0.0	0.0	0.0			0.0	0.0
182	20	9	0.0	0.0		0.0	0.0	0.0	0.0	0.0	0.0		0.0	0.0	0.0
183	20	10	0.0	0.0	0.0		0.0	0.0	0.0	0.0	0.0		0.0	0.0	0.0
184	20	11	0.0	0.0	0.0	0.0		0.0	0.0	0.0	0.0		0.0	0.0	0.0
185	20	12	0.0	0.0	0.0	0.0	0.0		0.0	0.0	0.0		0.0	0.0	0.0
186	20	15	0.0	0.0	0.0	0.0	0.0	0.0		0.0	0.0		0.0	0.0	0.0
187	21	1		0.0	0.0	0.0	0.0	0.0	0.0		0.0		0.0		0.0
188	21	2	0.0		0.0	0.0	0.0	0.0	0.0		0.0		0.0		0.0
189	21	4	0.0	0.0	0.0	0.0	0.0	0.0	0.0				0.0		0.0
190	21	7	0.0	0.0	0.0	0.0	0.0	0.0	0.0		0.0		0.0
191	21	8	0.0	0.0	0.0	0.0	0.0	0.0	0.0		0.0				0.0
192	21	9	0.0	0.0		0.0	0.0	0.0	0.0		0.0		0.0		0.0
193	21	10	0.0	0.0	0.0		0.0	0.0	0.0		0.0		0.0		0.0
194	21	11	0.0	0.0	0.0	0.0		0.0	0.0		0.0		0.0		0.0
195	21	12	0.0	0.0	0.0	0.0	0.0		0.0		0.0		0.0		0.0
196	21	15	0.0	0.0	0.0	0.0	0.0	0.0			0.0		0.0		0.0
197	22	1		0.0	0.0	0.0	0.0	0.0	0.0		0.0		0.0	0.0
198	22	2	0.0		0.0	0.0	0.0	0.0	0.0		0.0		0.0	0.0
199	22	3	0.0	0.0	0.0	0.0	0.0	0.0	0.0		0.0		0.0
200	22	4	0.0	0.0	0.0	0.0	0.0	0.0	0.0				0.0	0.0
201	22	8	0.0	0.0	0.0	0.0	0.0	0.0	0.0		0.0			0.0
202	22	9	0.0	0.0		0.0	0.0	0.0	0.0		0.0		0.0	0.0
203	22	10	0.0	0.0	0.0		0.0	0.0	0.0		0.0		0.0	0.0
204	22	11	0.0	0.0	0.0	0.0		0.0	0.0		0.0		0.0	0.0
205	22	12	0.0	0.0	0.0	0.0	0.0		0.0		0.0		0.0	0.0
206	22	15	0.0	0.0	0.0	0.0	0.0	0.0			0.0		0.0	0.0
207	23	1		0.0	0.0	0.0	0.0	0.0	0.0	0.0	0.0		0.0
208	23	2	0.0		0.0	0.0	0.0	0.0	0.0	0.0	0.0		0.0
209	23	4	0.0	0.0	0.0	0.0	0.0	0.0	0.0	0.0			0.0
210	23	5	0.0	0.0	0.0	0.0	0.0	0.0	0.0		0.0		0.0
211	23	8	0.0	0.0	0.0	0.0	0.0	0.0	0.0	0.0	0.0
212	23	9	0.0	0.0		0.0	0.0	0.0	0.0	0.0	0.0		0.0
213	23	10	0.0	0.0	0.0		0.0	0.0	0.0	0.0	0.0		0.0
214	23	11	0.0	0.0	0.0	0.0		0.0	0.0	0.0	0.0		0.0
215	23	12	0.0	0.0	0.0	0.0	0.0		0.0	0.0	0.0		0.0
216	23	15	0.0	0.0	0.0	0.0	0.0	0.0		0.0	0.0		0.0
217	24	1		0.0	0.0		0.0	0.0	0.0	0.0	0.0		0.0
218	24	2	0.0		0.0		0.0	0.0	0.0	0.0	0.0		0.0
219	24	4	0.0	0.0	0.0		0.0	0.0	0.0	0.0			0.0
220	24	5	0.0	0.0	0.0		0.0	0.0	0.0		0.0		0.0
221	24	8	0.0	0.0	0.0		0.0	0.0	0.0	0.0	0.0
222	24	9	0.0	0.0			0.0	0.0	0.0	0.0	0.0		0.0
223	24	11	0.0	0.0	0.0			0.0	0.0	0.0	0.0		0.0
224	24	12	0.0	0.0	0.0		0.0		0.0	0.0	0.0		0.0
225	24	15	0.0	0.0	0.0		0.0	0.0		0.0	0.0		0.0
226	25	1		0.0	0.0		0.0	0.0	0.0	0.0	0.0		0.0	0.0
227	25	2	0.0		0.0		0.0	0.0	0.0	0.0	0.0		0.0	0.0
228	25	3	0.0	0.0	0.0		0.0	0.0	0.0	0.0	0.0		0.0
229	25	4	0.0	0.0	0.0		0.0	0.0	0.0	0.0			0.0	0.0
230	25	5	0.0	0.0	0.0		0.0	0.0	0.0		0.0		0.0	0.0
231	25	8	0.0	0.0	0.0		0.0	0.0	0.0	0.0	0.0			0.0
232	25	9	0.0	0.0			0.0	0.0	0.0	0.0	0.0		0.0	0.0
233	25	11	0.0	0.0	0.0			0.0	0.0	0.0	0.0		0.0	0.0
234	25	12	0.0	0.0	0.0		0.0		0.0	0.0	0.0		0.0	0.0
235	25	15	0.0	0.0	0.0		0.0	0.0		0.0	0.0		0.0	0.0
236	26	2			0.0		0.0	0.0	0.0	0.0	0.0		0.0
237	26	4		0.0	0.0		0.0	1.0	0.0	0.0			0.0
238	26	5		0.0	0.0		0.0	0.0	0.0		0.0		0.0
239	26	8		0.0	0.0		0.0	0.0	0.0	0.0	0.0
240	26	9		0.0			0.0	0.0	0.0	0.0	0.0		0.0
241	26	11		0.0	0.0			0.0	0.0	0.0	0.0		0.0
242	26	12		0.0	0.0		0.0		0.0	0.0	1.0		0.0
243	26	15		0.0	0.0		0.0	0.0		0.0	0.0		0.0
244	27	1		0.0	0.0		0.0	0.0	0.0	0.0	0.0		0.0
245	27	2	0.0		0.0		0.0	0.0	0.0	0.0	0.0		0.0
246	27	4	0.0	0.0	0.0		0.0	1.0	0.0	0.0			0.0
247	27	5	0.0	0.0	0.0		0.0	0.0	0.0		0.0		0.0
248	27	8	0.0	0.0	0.0		0.0	0.0	0.0	0.0	0.0
249	27	9	0.0	0.0			0.0	0.0	0.0	0.0	0.0		0.0
250	27	11	0.0	0.0	0.0			0.0	0.0	0.0	0.0		0.0
251	27	12	0.0	0.0	0.0		0.0		0.0	0.0	1.0		0.0
252	27	15	0.0	0.0	0.0		0.0	0.0		0.0	0.0		0.0
253	28	1		0.0	0.0		0.0	0.0	0.0		0.0		0.0
254	28	2	0.0		0.0		0.0	0.0	0.0		0.0		0.0
255	28	4	0.0	0.0	0.0		0.0	1.0	0.0				0.0
256	28	8	0.0	0.0	0.0		0.0	0.0	0.0		0.0
257	28	9	0.0	0.0			0.0	0.0	0.0		0.0		0.0
258	28	11	0.0	0.0	0.0			0.0	0.0		0.0		0.0
259	28	12	0.0	0.0	0.0		0.0		0.0		1.0		0.0
260	28	15	0.0	0.0	0.0		0.0	0.0			0.0		0.0
261	29	1		0.0	0.0	0.0	0.0	0.0	0.0	0.0			0.0
262	29	2	0.0		0.0	0.0	0.0	0.0	0.0	0.0			0.0
263	29	5	0.0	0.0	0.0	0.0	0.0	0.0	0.0				0.0
264	29	8	0.0	0.0	0.0	0.0	0.0	0.0	0.0	0.0
265	29	9	0.0	0.0		0.0	0.0	0.0	0.0	0.0			0.0
266	29	10	0.0	0.0	0.0		0.0	0.0	0.0	0.0			0.0
267	29	11	0.0	0.0	0.0	0.0		0.0	0.0	0.0			0.0
268	29	12	0.0	0.0	0.0	0.0	0.0		0.0	0.0			0.0
269	29	15	0.0	0.0	0.0	0.0	0.0	0.0		0.0			0.0
270	30	1		0.0	0.0		0.0	0.0	0.0	0.0			0.0
271	30	2	0.0		0.0		0.0	0.0	0.0	0.0			0.0
272	30	5	0.0	0.0	0.0		0.0	0.0	0.0				0.0
273	30	8	0.0	0.0	0.0		0.0	0.0	0.0	0.0
274	30	9	0.0	0.0			0.0	0.0	0.0	0.0			0.0
275	30	11	0.0	0.0	0.0			0.0	0.0	0.0			0.0
276	30	12	0.0	0.0	0.0		0.0		0.0	0.0			0.0
277	30	15	0.0	0.0	0.0		0.0	0.0		0.0			0.0
278	31	1		0.0	0.0	0.0	0.0	0.0	0.0				0.0
279	31	2	0.0		0.0	0.0	0.0	0.0	0.0				0.0
280	31	8	0.0	0.0	0.0	0.0	0.0	0.0	0.0
281	31	9	0.0	0.0		0.0	0.0	0.0	0.0				0.0
282	31	10	0.0	0.0	0.0		0.0	0.0	0.0				0.0
283	31	11	0.0	0.0	0.0	0.0		0.0	0.0				0.0
284	31	12	0.0	0.0	0.0	0.0	0.0		0.0				0.0
285	31	15	0.0	0.0	0.0	0.0	0.0	0.0					0.0
286	32	1		0.0	0.0	0.0	0.0	0.0	0.0	0.0			0.0
287	32	2	0.0		0.0	0.0	0.0	0.0	0.0	0.0			0.0
288	32	5	0.0	0.0	0.0	0.0	0.0	0.0	0.0				0.0
289	32	8	0.0	0.0	0.0	0.0	0.0	0.0	0.0	0.0
290	32	9	0.0	0.0		0.0	0.0	0.0	0.0	0.0			0.0
291	32	10	0.0	0.0	0.0		0.0	0.0	0.0	0.0			0.0
292	32	11	0.0	0.0	0.0	0.0		0.0	0.0	0.0			0.0
293	32	12	0.0	0.0	0.0	0.0	0.0		0.0	0.0			0.0
294	32	15	0.0	0.0	0.0	0.0	0.0	0.0		0.0			0.0
295	33	1		0.0	0.0	0.0	0.0	0.0	0.0	0.0			1.0
296	33	2	0.0		0.0	0.0	0.0	0.0	0.0	0.0			0.0
297	33	5	0.0	0.0	0.0	0.0	0.0	0.0	0.0				0.0
298	33	8	1.0	0.0	0.0	0.0	0.0	0.0	0.0	0.0
299	33	9	0.0	0.0		0.0	0.0	0.0	0.0	0.0			0.0
300	33	10	0.0	0.0	0.0		0.0	0.0	0.0	0.0			0.0
301	33	11	0.0	0.0	0.0	0.0		0.0	0.0	0.0			0.0
302	33	12	0.0	0.0	0.0	0.0	0.0		0.0	0.0			0.0
303	33	15	0.0	0.0	0.0	0.0	0.0	0.0		0.0			0.0
304	34	1		0.0	0.0	0.0	0.0	0.0	0.0				1.0
305	34	2	0.0		0.0	0.0	0.0	0.0	0.0				0.0
306	34	8	1.0	0.0	0.0	0.0	0.0	0.0	0.0
307	34	9	0.0	0.0		0.0	0.0	0.0	0.0				0.0
308	34	10	0.0	0.0	0.0		0.0	0.0	0.0				0.0
309	34	11	0.0	0.0	0.0	0.0		0.0	0.0				0.0
310	34	12	0.0	0.0	0.0	0.0	0.0		0.0				0.0
311	34	15	0.0	0.0	0.0	0.0	0.0	0.0					0.0
312	35	1		0.0	0.0	0.0	0.0	0.0	0.0				0.0
313	35	2	0.0		0.0	0.0	0.0	0.0	0.0				0.0
314	35	8	0.0	0.0	0.0	0.0	0.0	0.0	0.0
315	35	9	0.0	0.0		0.0	0.0	0.0	0.0				0.0
316	35	10	0.0	0.0	0.0		0.0	0.0	0.0				0.0
317	35	11	0.0	0.0	0.0	0.0		0.0	0.0				0.0
318	35	12	0.0	0.0	0.0	0.0	0.0		0.0				0.0
319	35	15	0.0	0.0	0.0	0.0	0.0	0.0					0.0
320	36	1		0.0	0.0	0.0	0.0	0.0	0.0				0.0
321	36	2	0.0		0.0	0.0	0.0	0.0	0.0				0.0
322	36	8	0.0	0.0	0.0	0.0	0.0	0.0	0.0
323	36	9	0.0	0.0		0.0	0.0	0.0	0.0				0.0
324	36	10	0.0	0.0	0.0		0.0	0.0	0.0				0.0
325	36	11	0.0	0.0	0.0	0.0		0.0	0.0				0.0
326	36	12	0.0	0.0	0.0	0.0	0.0		0.0				0.0
327	36	15	0.0	0.0	0.0	0.0	0.0	0.0					0.0
328	37	1		0.0	0.0	0.0	0.0	0.0	0.0				0.0
329	37	2	0.0		0.0	0.0	0.0	0.0	0.0				0.0
330	37	8	0.0	0.0	0.0	0.0	0.0	0.0	0.0
331	37	9	0.0	0.0		0.0	0.0	0.0	0.0				0.0
332	37	10	0.0	0.0	0.0		0.0	0.0	0.0				0.0
333	37	11	0.0	0.0	0.0	0.0		0.0	0.0				0.0
334	37	12	0.0	0.0	0.0	0.0	0.0		0.0				0.0
335	37	15	0.0	0.0	0.0	0.0	0.0	0.0					0.0
336	38	1		0.0	0.0	0.0	0.0	0.0	0.0				0.0
337	38	2	0.0		0.0	0.0	0.0	0.0	0.0				0.0
338	38	8	0.0	0.0	0.0	0.0	0.0	0.0	0.0
339	38	9	0.0	0.0		0.0	0.0	0.0	0.0				0.0
340	38	10	0.0	0.0	0.0		0.0	0.0	0.0				0.0
341	38	11	0.0	0.0	0.0	0.0		0.0	0.0				0.0
342	38	12	0.0	0.0	0.0	0.0	0.0		0.0				0.0
343	38	15	0.0	0.0	0.0	0.0	0.0	0.0					0.0
344	39	1		0.0	0.0	0.0	0.0	0.0	0.0	0.0			0.0
345	39	2	0.0		0.0	0.0	0.0	0.0	0.0	0.0			0.0
346	39	5	0.0	0.0	0.0	0.0	0.0	0.0	0.0				0.0
347	39	8	0.0	0.0	0.0	0.0	0.0	0.0	0.0	0.0
348	39	9	0.0	0.0		0.0	0.0	0.0	0.0	0.0			0.0
349	39	10	0.0	0.0	0.0		0.0	0.0	0.0	0.0			0.0
350	39	11	0.0	0.0	0.0	0.0		0.0	0.0	0.0			0.0
351	39	12	0.0	0.0	0.0	0.0	0.0		0.0	0.0			0.0
352	39	15	0.0	0.0	0.0	0.0	0.0	0.0		0.0			0.0
353	40	1		0.0	0.0	0.0	0.0	0.0	0.0				0.0
354	40	2	0.0		0.0	0.0	0.0	0.0	0.0				0.0
355	40	8	0.0	0.0	0.0	0.0	0.0	0.0	0.0
356	40	9	0.0	0.0		0.0	0.0	0.0	0.0				0.0
357	40	10	0.0	0.0	0.0		0.0	0.0	0.0				0.0
358	40	11	0.0	0.0	0.0	0.0		0.0	0.0				0.0
359	40	12	0.0	0.0	0.0	0.0	0.0		0.0				0.0
360	40	15	0.0	0.0	0.0	0.0	0.0	0.0					0.0
361	41	1		0.0	0.0	0.0	0.0	0.0	0.0		0.0		0.0
362	41	2	0.0		0.0	0.0	0.0	0.0	0.0		0.0		0.0
363	41	4	0.0	0.0	0.0	0.0	0.0	1.0	0.0				0.0
364	41	8	0.0	0.0	0.0	0.0	0.0	0.0	0.0		0.0
365	41	9	0.0	0.0		0.0	0.0	0.0	0.0		0.0		0.0
366	41	10	0.0	0.0	0.0		0.0	0.0	0.0		0.0		0.0
367	41	11	0.0	0.0	0.0	0.0		0.0	0.0		0.0		0.0
368	41	12	0.0	0.0	0.0	0.0	0.0		0.0		1.0		0.0
369	41	15	0.0	0.0	0.0	0.0	0.0	0.0			0.0		0.0
370	42	1		0.0	0.0	0.0	0.0	0.0	0.0		0.0		0.0
371	42	2	0.0		0.0	0.0	0.0	0.0	0.0		0.0		0.0
372	42	4	0.0	0.0	0.0	0.0	0.0	1.0	0.0				0.0
373	42	8	0.0	0.0	0.0	0.0	0.0	0.0	0.0		0.0
374	42	9	0.0	0.0		0.0	0.0	0.0	0.0		0.0		0.0
375	42	10	0.0	0.0	0.0		0.0	0.0	0.0		0.0		0.0
376	42	11	0.0	0.0	0.0	0.0		0.0	0.0		0.0		0.0
377	42	12	0.0	0.0	0.0	0.0	0.0		0.0		1.0		0.0
378	42	15	0.0	0.0	0.0	0.0	0.0	0.0			0.0		0.0
379	43	1		0.0	0.0	0.0	0.0	0.0	0.0		0.0		0.0
380	43	2	0.0		0.0	0.0	0.0	0.0	0.0		0.0		0.0
381	43	4	0.0	0.0	0.0	0.0	0.0	1.0	0.0				0.0
382	43	8	0.0	0.0	0.0	0.0	0.0	0.0	0.0		0.0
383	43	9	0.0	0.0		0.0	0.0	0.0	0.0		0.0		0.0
384	43	10	0.0	0.0	0.0		0.0	0.0	0.0		0.0		0.0
385	43	11	0.0	0.0	0.0	0.0		0.0	0.0		0.0		0.0
386	43	12	0.0	0.0	0.0	0.0	0.0		0.0		1.0		0.0
387	43	15	0.0	0.0	0.0	0.0	0.0	0.0			0.0		0.0
388	44	1		0.0	0.0	0.0	0.0	0.0	0.0		0.0		0.0
389	44	2	0.0		0.0	0.0	0.0	0.0	0.0		0.0		0.0
390	44	4	0.0	0.0	0.0	0.0	0.0	1.0	0.0				0.0
391	44	8	0.0	0.0	0.0	0.0	0.0	0.0	0.0		0.0
392	44	9	0.0	0.0		0.0	0.0	0.0	0.0		0.0		0.0
393	44	10	0.0	0.0	0.0		0.0	0.0	0.0		0.0		0.0
394	44	11	0.0	0.0	0.0	0.0		0.0	0.0		0.0		0.0
395	44	12	0.0	0.0	0.0	0.0	0.0		0.0		1.0		0.0
396	44	15	0.0	0.0	0.0	0.0	0.0	0.0			0.0		0.0
397	45	1		0.0	0.0	0.0	0.0	0.0	0.0		0.0		0.0
398	45	2	0.0		0.0	0.0	0.0	0.0	0.0		0.0		0.0
399	45	4	0.0	0.0	0.0	0.0	0.0	0.0	0.0				0.0
400	45	8	0.0	0.0	0.0	0.0	0.0	0.0	0.0		0.0
401	45	9	0.0	0.0		0.0	0.0	0.0	0.0		0.0		0.0
402	45	10	0.0	0.0	0.0		0.0	0.0	0.0		0.0		0.0
403	45	11	0.0	0.0	0.0	0.0		0.0	0.0		0.0		0.0
404	45	12	0.0	0.0	0.0	0.0	0.0		0.0		0.0		0.0
405	45	15	0.0	0.0	0.0	0.0	0.0	0.0			0.0		0.0
406	46	1		0.0	0.0	0.0	0.0	0.0	0.0		0.0		0.0
407	46	2	0.0		0.0	0.0	0.0	0.0	0.0		0.0		0.0
408	46	4	0.0	0.0	0.0	0.0	0.0	0.0	0.0				0.0
409	46	8	0.0	0.0	0.0	0.0	0.0	0.0	0.0		0.0
410	46	9	0.0	0.0		0.0	0.0	0.0	0.0		0.0		0.0
411	46	10	0.0	0.0	0.0		0.0	0.0	0.0		0.0		0.0
412	46	11	0.0	0.0	0.0	0.0		0.0	0.0		0.0		0.0
413	46	12	0.0	0.0	0.0	0.0	0.0		0.0		0.0		0.0
414	46	15	0.0	0.0	0.0	0.0	0.0	0.0			0.0		0.0
415	47	1		0.0	0.0	0.0	0.0	0.0	0.0		0.0		0.0
416	47	2	0.0		0.0	0.0	0.0	0.0	0.0		0.0		0.0
417	47	4	0.0	0.0	0.0	0.0	0.0	0.0	0.0				0.0
418	47	8	0.0	0.0	0.0	0.0	0.0	0.0	0.0		0.0
419	47	9	0.0	0.0		0.0	0.0	0.0	0.0		0.0		0.0
420	47	10	0.0	0.0	0.0		0.0	0.0	0.0		0.0		0.0
421	47	11	0.0	0.0	0.0	0.0		0.0	0.0		0.0		0.0
422	47	12	0.0	0.0	0.0	0.0	0.0		0.0		0.0		0.0
423	47	15	0.0	0.0	0.0	0.0	0.0	0.0			0.0		0.0
424	48	1		0.0	0.0	0.0	0.0	0.0	0.0		0.0		0.0
425	48	2	0.0		0.0	0.0	0.0	0.0	0.0		0.0		0.0
426	48	4	0.0	0.0	0.0	0.0	0.0	0.0	0.0				0.0
427	48	8	0.0	0.0	0.0	0.0	0.0	0.0	0.0		0.0
428	48	9	0.0	0.0		0.0	0.0	0.0	0.0		0.0		0.0
429	48	10	0.0	0.0	0.0		0.0	0.0	0.0		0.0		0.0
430	48	11	0.0	0.0	0.0	0.0		0.0	0.0		0.0		0.0
431	48	12	0.0	0.0	0.0	0.0	0.0		0.0		0.0		0.0
432	48	15	0.0	0.0	0.0	0.0	0.0	0.0			0.0		0.0
433	49	1		0.0	0.0	0.0	0.0	0.0	0.0		0.0		0.0
434	49	2	0.0		0.0	0.0	0.0	0.0	0.0		0.0		0.0
435	49	4	0.0	0.0	0.0	0.0	0.0	1.0	0.0				0.0
436	49	8	0.0	0.0	0.0	0.0	0.0	0.0	0.0		0.0
437	49	9	0.0	0.0		0.0	0.0	0.0	0.0		0.0		0.0
438	49	10	0.0	0.0	0.0		0.0	0.0	0.0		0.0		0.0
439	49	11	0.0	0.0	0.0	0.0		0.0	0.0		0.0		0.0
440	49	12	0.0	0.0	0.0	0.0	0.0		0.0		1.0		0.0
441	49	15	0.0	0.0	0.0	0.0	0.0	0.0			0.0		0.0
442	50	1		0.0	0.0	0.0	0.0	0.0	0.0		0.0		0.0
443	50	2	0.0		0.0	0.0	0.0	0.0	0.0		0.0		0.0
444	50	4	0.0	0.0	0.0	0.0	0.0	0.0	0.0				0.0
445	50	8	0.0	0.0	0.0	0.0	0.0	0.0	0.0		0.0
446	50	9	0.0	0.0		0.0	0.0	0.0	0.0		0.0		0.0
447	50	10	0.0	0.0	0.0		0.0	0.0	0.0		0.0		0.0
448	50	11	0.0	0.0	0.0	0.0		0.0	0.0		0.0		0.0
449	50	12	0.0	0.0	0.0	0.0	0.0		0.0		0.0		0.0
450	50	15	0.0	0.0	0.0	0.0	0.0	0.0			0.0		0.0
451	51	1		0.0	0.0	0.0	0.0	0.0	0.0		0.0		0.0
452	51	2	0.0		0.0	0.0	0.0	0.0	0.0		0.0		0.0
453	51	4	0.0	0.0	0.0	0.0	0.0	0.0	0.0				0.0
454	51	8	0.0	0.0	0.0	0.0	0.0	0.0	0.0		0.0
455	51	9	0.0	0.0		0.0	0.0	0.0	0.0		0.0		0.0
456	51	10	0.0	0.0	0.0		0.0	0.0	0.0		0.0		0.0
457	51	11	0.0	0.0	0.0	0.0		0.0	0.0		0.0		0.0
458	51	12	0.0	0.0	0.0	0.0	0.0		0.0		0.0		0.0
459	51	15	0.0	0.0	0.0	0.0	0.0	0.0			0.0		0.0
