## Supplementary material for "The BumbleBox: An open-source platform for quantifying behavior in bumblebee colonies": Sample BumbleBox Data Output: bumblebox-01_2023-10-28_19-10-02_raw.csv

filename	colony number	datetime	frame	ID	centroidX	centroidY	frontX	frontY
bumblebox-01_2023-10-28_19-10-02	01	2023-10-28_19-10-02	0	7	1629.5	2767.5	1644.5	2749.5
bumblebox-01_2023-10-28_19-10-02	01	2023-10-28_19-10-02	0	15	1980.25	2248.25	1979.0	2279.0
bumblebox-01_2023-10-28_19-10-02	01	2023-10-28_19-10-02	0	12	2226.5	1968.0	2197.0	1980.5
bumblebox-01_2023-10-28_19-10-02	01	2023-10-28_19-10-02	0	11	2460.75	1207.5	2478.5	1230.5
bumblebox-01_2023-10-28_19-10-02	01	2023-10-28_19-10-02	0	8	1140.75	1145.25	1113.5	1156.5
bumblebox-01_2023-10-28_19-10-02	01	2023-10-28_19-10-02	0	2	1719.75	1017.75	1744.0	999.0
bumblebox-01_2023-10-28_19-10-02	01	2023-10-28_19-10-02	0	10	2765.5	996.75	2785.0	974.5
bumblebox-01_2023-10-28_19-10-02	01	2023-10-28_19-10-02	0	13	3072.25	2899.75	3060.5	2927.0
bumblebox-01_2023-10-28_19-10-02	01	2023-10-28_19-10-02	0	4	2253.75	1492.0	2271.5	1516.0
bumblebox-01_2023-10-28_19-10-02	01	2023-10-28_19-10-02	1	15	1980.0	2249.5	1978.0	2279.5
bumblebox-01_2023-10-28_19-10-02	01	2023-10-28_19-10-02	1	12	2210.0	1964.5	2183.0	1978.0
bumblebox-01_2023-10-28_19-10-02	01	2023-10-28_19-10-02	1	9	1981.0	1506.75	1973.0	1502.0
bumblebox-01_2023-10-28_19-10-02	01	2023-10-28_19-10-02	1	11	2461.5	1208.0	2479.0	1231.0
bumblebox-01_2023-10-28_19-10-02	01	2023-10-28_19-10-02	1	8	1139.5	1143.25	1112.0	1154.0
bumblebox-01_2023-10-28_19-10-02	01	2023-10-28_19-10-02	1	2	1701.0	1005.5	1723.5	984.5
bumblebox-01_2023-10-28_19-10-02	01	2023-10-28_19-10-02	1	10	2765.75	996.5	2785.0	974.0
bumblebox-01_2023-10-28_19-10-02	01	2023-10-28_19-10-02	1	13	3072.25	2899.75	3060.5	2927.0
bumblebox-01_2023-10-28_19-10-02	01	2023-10-28_19-10-02	1	7	1629.5	2767.25	1644.5	2749.0
bumblebox-01_2023-10-28_19-10-02	01	2023-10-28_19-10-02	1	4	2303.75	1515.75	2322.0	1542.5
bumblebox-01_2023-10-28_19-10-02	01	2023-10-28_19-10-02	2	7	1629.0	2767.5	1644.0	2749.5
bumblebox-01_2023-10-28_19-10-02	01	2023-10-28_19-10-02	2	15	1979.25	2244.5	1977.0	2275.0
bumblebox-01_2023-10-28_19-10-02	01	2023-10-28_19-10-02	2	12	2198.75	1964.5	2172.0	1975.0
bumblebox-01_2023-10-28_19-10-02	01	2023-10-28_19-10-02	2	11	2461.5	1208.0	2479.0	1230.5
bumblebox-01_2023-10-28_19-10-02	01	2023-10-28_19-10-02	2	8	1139.5	1143.25	1112.0	1154.5
bumblebox-01_2023-10-28_19-10-02	01	2023-10-28_19-10-02	2	2	1725.25	1027.0	1745.5	1005.0
bumblebox-01_2023-10-28_19-10-02	01	2023-10-28_19-10-02	2	10	2765.25	997.0	2785.0	974.5
bumblebox-01_2023-10-28_19-10-02	01	2023-10-28_19-10-02	2	13	3072.75	2899.75	3061.0	2927.0
bumblebox-01_2023-10-28_19-10-02	01	2023-10-28_19-10-02	2	4	2306.75	1515.0	2325.5	1542.5
bumblebox-01_2023-10-28_19-10-02	01	2023-10-28_19-10-02	3	15	1977.25	2247.5	1973.0	2278.0
bumblebox-01_2023-10-28_19-10-02	01	2023-10-28_19-10-02	3	12	2185.5	1960.0	2162.0	1972.5
bumblebox-01_2023-10-28_19-10-02	01	2023-10-28_19-10-02	3	4	2331.25	1526.75	2347.5	1555.5
bumblebox-01_2023-10-28_19-10-02	01	2023-10-28_19-10-02	3	11	2461.5	1207.75	2479.0	1230.5
bumblebox-01_2023-10-28_19-10-02	01	2023-10-28_19-10-02	3	8	1138.75	1144.0	1111.0	1154.5
bumblebox-01_2023-10-28_19-10-02	01	2023-10-28_19-10-02	3	2	1762.0	1023.25	1782.5	1002.5
bumblebox-01_2023-10-28_19-10-02	01	2023-10-28_19-10-02	3	10	2765.75	996.5	2785.5	974.0
bumblebox-01_2023-10-28_19-10-02	01	2023-10-28_19-10-02	3	13	3072.5	2899.5	3061.0	2927.0
bumblebox-01_2023-10-28_19-10-02	01	2023-10-28_19-10-02	3	7	1629.5	2766.75	1644.5	2749.0
bumblebox-01_2023-10-28_19-10-02	01	2023-10-28_19-10-02	4	7	1629.75	2767.5	1645.0	2749.5
bumblebox-01_2023-10-28_19-10-02	01	2023-10-28_19-10-02	4	15	1977.0	2250.75	1973.0	2281.0
bumblebox-01_2023-10-28_19-10-02	01	2023-10-28_19-10-02	4	12	2161.0	1962.0	2141.0	1976.0
bumblebox-01_2023-10-28_19-10-02	01	2023-10-28_19-10-02	4	11	2461.5	1208.0	2479.0	1231.0
bumblebox-01_2023-10-28_19-10-02	01	2023-10-28_19-10-02	4	8	1144.25	1126.5	1116.0	1136.5
bumblebox-01_2023-10-28_19-10-02	01	2023-10-28_19-10-02	4	2	1757.75	1003.75	1778.0	982.5
bumblebox-01_2023-10-28_19-10-02	01	2023-10-28_19-10-02	4	10	2765.5	996.75	2785.0	974.5
bumblebox-01_2023-10-28_19-10-02	01	2023-10-28_19-10-02	4	13	3072.25	2900.0	3060.0	2927.5
bumblebox-01_2023-10-28_19-10-02	01	2023-10-28_19-10-02	4	4	2334.25	1523.0	2348.5	1553.0
bumblebox-01_2023-10-28_19-10-02	01	2023-10-28_19-10-02	5	15	1978.5	2250.0	1975.0	2280.0
bumblebox-01_2023-10-28_19-10-02	01	2023-10-28_19-10-02	5	3	1945.25	1805.5	1963.5	1824.5
bumblebox-01_2023-10-28_19-10-02	01	2023-10-28_19-10-02	5	11	2461.5	1207.75	2479.0	1230.5
bumblebox-01_2023-10-28_19-10-02	01	2023-10-28_19-10-02	5	8	1155.25	1115.25	1128.0	1129.5
bumblebox-01_2023-10-28_19-10-02	01	2023-10-28_19-10-02	5	10	2766.0	996.75	2785.5	974.5
bumblebox-01_2023-10-28_19-10-02	01	2023-10-28_19-10-02	5	2	1786.5	961.25	1793.5	932.5
bumblebox-01_2023-10-28_19-10-02	01	2023-10-28_19-10-02	5	13	3072.5	2899.75	3061.0	2927.5
bumblebox-01_2023-10-28_19-10-02	01	2023-10-28_19-10-02	5	7	1630.0	2767.25	1645.0	2749.0
bumblebox-01_2023-10-28_19-10-02	01	2023-10-28_19-10-02	5	12	2152.5	1967.25	2127.5	1976.0
bumblebox-01_2023-10-28_19-10-02	01	2023-10-28_19-10-02	5	4	2332.25	1510.5	2347.0	1539.5
bumblebox-01_2023-10-28_19-10-02	01	2023-10-28_19-10-02	6	7	1629.5	2767.25	1645.0	2750.0
bumblebox-01_2023-10-28_19-10-02	01	2023-10-28_19-10-02	6	15	1978.75	2250.0	1975.5	2280.0
bumblebox-01_2023-10-28_19-10-02	01	2023-10-28_19-10-02	6	12	2145.0	1964.0	2119.5	1970.0
bumblebox-01_2023-10-28_19-10-02	01	2023-10-28_19-10-02	6	11	2460.75	1208.5	2478.5	1231.0
bumblebox-01_2023-10-28_19-10-02	01	2023-10-28_19-10-02	6	8	1168.5	1100.5	1142.0	1117.0
bumblebox-01_2023-10-28_19-10-02	01	2023-10-28_19-10-02	6	10	2766.0	996.25	2786.0	973.5
bumblebox-01_2023-10-28_19-10-02	01	2023-10-28_19-10-02	6	2	1754.0	844.75	1745.5	816.5
bumblebox-01_2023-10-28_19-10-02	01	2023-10-28_19-10-02	6	13	3072.25	2899.25	3060.5	2927.0
bumblebox-01_2023-10-28_19-10-02	01	2023-10-28_19-10-02	6	4	2319.25	1529.25	2334.5	1559.0
bumblebox-01_2023-10-28_19-10-02	01	2023-10-28_19-10-02	7	7	1629.75	2767.25	1645.0	2749.5
bumblebox-01_2023-10-28_19-10-02	01	2023-10-28_19-10-02	7	15	1977.25	2254.75	1973.5	2285.0
bumblebox-01_2023-10-28_19-10-02	01	2023-10-28_19-10-02	7	12	2149.0	1970.25	2124.5	1977.0
bumblebox-01_2023-10-28_19-10-02	01	2023-10-28_19-10-02	7	3	1937.5	1790.25	1956.0	1803.0
bumblebox-01_2023-10-28_19-10-02	01	2023-10-28_19-10-02	7	11	2461.25	1209.0	2479.0	1231.5
bumblebox-01_2023-10-28_19-10-02	01	2023-10-28_19-10-02	7	8	1168.0	1104.25	1141.5	1121.0
bumblebox-01_2023-10-28_19-10-02	01	2023-10-28_19-10-02	7	10	2765.0	996.75	2785.0	974.0
bumblebox-01_2023-10-28_19-10-02	01	2023-10-28_19-10-02	7	13	3072.5	2899.0	3061.0	2927.0
bumblebox-01_2023-10-28_19-10-02	01	2023-10-28_19-10-02	7	4	2321.75	1528.75	2336.0	1559.0
bumblebox-01_2023-10-28_19-10-02	01	2023-10-28_19-10-02	7	2	1689.0	776.0	1674.0	751.0
bumblebox-01_2023-10-28_19-10-02	01	2023-10-28_19-10-02	8	7	1629.5	2767.25	1644.5	2749.0
bumblebox-01_2023-10-28_19-10-02	01	2023-10-28_19-10-02	8	15	1977.75	2252.75	1974.0	2283.0
bumblebox-01_2023-10-28_19-10-02	01	2023-10-28_19-10-02	8	12	2139.5	1964.5	2116.0	1970.0
bumblebox-01_2023-10-28_19-10-02	01	2023-10-28_19-10-02	8	3	1936.0	1794.75	1958.5	1807.5
bumblebox-01_2023-10-28_19-10-02	01	2023-10-28_19-10-02	8	9	1976.5	1519.5	1968.0	1510.0
bumblebox-01_2023-10-28_19-10-02	01	2023-10-28_19-10-02	8	4	2329.0	1514.5	2345.5	1543.5
bumblebox-01_2023-10-28_19-10-02	01	2023-10-28_19-10-02	8	11	2461.25	1208.0	2479.0	1230.5
bumblebox-01_2023-10-28_19-10-02	01	2023-10-28_19-10-02	8	8	1167.75	1112.5	1142.5	1130.5
bumblebox-01_2023-10-28_19-10-02	01	2023-10-28_19-10-02	8	10	2765.5	996.75	2785.0	974.5
bumblebox-01_2023-10-28_19-10-02	01	2023-10-28_19-10-02	8	2	1650.0	708.75	1625.0	692.0
bumblebox-01_2023-10-28_19-10-02	01	2023-10-28_19-10-02	8	13	3072.25	2899.5	3060.5	2927.5
bumblebox-01_2023-10-28_19-10-02	01	2023-10-28_19-10-02	9	15	1979.0	2251.25	1975.0	2282.0
bumblebox-01_2023-10-28_19-10-02	01	2023-10-28_19-10-02	9	12	2165.25	1969.0	2136.5	1974.5
bumblebox-01_2023-10-28_19-10-02	01	2023-10-28_19-10-02	9	3	1941.25	1817.75	1961.5	1825.5
bumblebox-01_2023-10-28_19-10-02	01	2023-10-28_19-10-02	9	4	2336.25	1520.75	2351.0	1551.0
bumblebox-01_2023-10-28_19-10-02	01	2023-10-28_19-10-02	9	11	2461.75	1208.25	2480.0	1230.5
bumblebox-01_2023-10-28_19-10-02	01	2023-10-28_19-10-02	9	8	1167.25	1114.5	1142.0	1133.0
bumblebox-01_2023-10-28_19-10-02	01	2023-10-28_19-10-02	9	10	2765.25	997.25	2785.5	975.0
bumblebox-01_2023-10-28_19-10-02	01	2023-10-28_19-10-02	9	2	1546.25	674.0	1521.0	658.5
bumblebox-01_2023-10-28_19-10-02	01	2023-10-28_19-10-02	9	13	3072.5	2900.0	3060.5	2927.0
bumblebox-01_2023-10-28_19-10-02	01	2023-10-28_19-10-02	9	7	1629.25	2767.25	1644.5	2749.5
bumblebox-01_2023-10-28_19-10-02	01	2023-10-28_19-10-02	10	7	1629.0	2767.25	1644.5	2749.5
bumblebox-01_2023-10-28_19-10-02	01	2023-10-28_19-10-02	10	15	1978.25	2254.25	1974.0	2284.5
bumblebox-01_2023-10-28_19-10-02	01	2023-10-28_19-10-02	10	12	2151.25	1968.75	2122.5	1970.0
bumblebox-01_2023-10-28_19-10-02	01	2023-10-28_19-10-02	10	9	1989.5	1518.5	1984.0	1506.0
bumblebox-01_2023-10-28_19-10-02	01	2023-10-28_19-10-02	10	11	2461.5	1208.25	2479.0	1231.0
bumblebox-01_2023-10-28_19-10-02	01	2023-10-28_19-10-02	10	8	1166.75	1117.0	1142.0	1135.5
bumblebox-01_2023-10-28_19-10-02	01	2023-10-28_19-10-02	10	10	2765.5	997.25	2785.0	975.5
bumblebox-01_2023-10-28_19-10-02	01	2023-10-28_19-10-02	10	2	1534.25	627.0	1511.5	606.5
bumblebox-01_2023-10-28_19-10-02	01	2023-10-28_19-10-02	10	13	3072.5	2899.5	3061.0	2927.0
bumblebox-01_2023-10-28_19-10-02	01	2023-10-28_19-10-02	10	4	2334.5	1519.0	2347.5	1549.5
bumblebox-01_2023-10-28_19-10-02	01	2023-10-28_19-10-02	11	7	1629.5	2767.5	1645.0	2750.0
bumblebox-01_2023-10-28_19-10-02	01	2023-10-28_19-10-02	11	15	1979.0	2255.75	1975.5	2286.5
bumblebox-01_2023-10-28_19-10-02	01	2023-10-28_19-10-02	11	12	2185.5	1970.0	2155.0	1970.5
bumblebox-01_2023-10-28_19-10-02	01	2023-10-28_19-10-02	11	0	1696.5	1604.5	1724.0	1620.0
bumblebox-01_2023-10-28_19-10-02	01	2023-10-28_19-10-02	11	4	2332.25	1520.0	2344.5	1551.0
bumblebox-01_2023-10-28_19-10-02	01	2023-10-28_19-10-02	11	9	1990.5	1507.5	1981.5	1499.0
bumblebox-01_2023-10-28_19-10-02	01	2023-10-28_19-10-02	11	11	2461.5	1208.5	2479.0	1231.5
bumblebox-01_2023-10-28_19-10-02	01	2023-10-28_19-10-02	11	8	1166.25	1117.0	1141.0	1135.0
bumblebox-01_2023-10-28_19-10-02	01	2023-10-28_19-10-02	11	10	2765.0	997.0	2785.5	974.5
bumblebox-01_2023-10-28_19-10-02	01	2023-10-28_19-10-02	11	2	1455.5	573.5	1429.0	560.0
bumblebox-01_2023-10-28_19-10-02	01	2023-10-28_19-10-02	11	13	3072.5	2899.5	3060.5	2927.0
bumblebox-01_2023-10-28_19-10-02	01	2023-10-28_19-10-02	12	15	1978.75	2258.0	1975.0	2288.0
bumblebox-01_2023-10-28_19-10-02	01	2023-10-28_19-10-02	12	12	2181.25	1976.75	2155.0	1988.0
bumblebox-01_2023-10-28_19-10-02	01	2023-10-28_19-10-02	12	9	1984.0	1524.25	1966.0	1520.0
bumblebox-01_2023-10-28_19-10-02	01	2023-10-28_19-10-02	12	4	2335.5	1530.25	2347.0	1561.5
bumblebox-01_2023-10-28_19-10-02	01	2023-10-28_19-10-02	12	11	2461.0	1208.0	2479.0	1230.0
bumblebox-01_2023-10-28_19-10-02	01	2023-10-28_19-10-02	12	8	1167.25	1118.5	1142.5	1137.5
bumblebox-01_2023-10-28_19-10-02	01	2023-10-28_19-10-02	12	10	2765.5	997.25	2785.0	975.0
bumblebox-01_2023-10-28_19-10-02	01	2023-10-28_19-10-02	12	2	1372.75	585.0	1346.0	573.0
bumblebox-01_2023-10-28_19-10-02	01	2023-10-28_19-10-02	12	13	3072.25	2899.25	3060.0	2926.5
bumblebox-01_2023-10-28_19-10-02	01	2023-10-28_19-10-02	12	7	1629.25	2767.5	1644.0	2749.5
bumblebox-01_2023-10-28_19-10-02	01	2023-10-28_19-10-02	13	7	1629.25	2767.25	1644.5	2749.0
bumblebox-01_2023-10-28_19-10-02	01	2023-10-28_19-10-02	13	15	1979.25	2255.5	1976.0	2286.0
bumblebox-01_2023-10-28_19-10-02	01	2023-10-28_19-10-02	13	12	2163.0	1978.0	2145.5	1998.0
bumblebox-01_2023-10-28_19-10-02	01	2023-10-28_19-10-02	13	9	1999.25	1512.0	1993.0	1501.0
bumblebox-01_2023-10-28_19-10-02	01	2023-10-28_19-10-02	13	11	2461.5	1208.25	2479.5	1231.0
bumblebox-01_2023-10-28_19-10-02	01	2023-10-28_19-10-02	13	8	1166.5	1119.25	1142.0	1138.0
bumblebox-01_2023-10-28_19-10-02	01	2023-10-28_19-10-02	13	10	2765.5	997.0	2785.0	974.5
bumblebox-01_2023-10-28_19-10-02	01	2023-10-28_19-10-02	13	2	1362.75	576.25	1339.0	558.0
bumblebox-01_2023-10-28_19-10-02	01	2023-10-28_19-10-02	13	13	3072.0	2899.5	3060.0	2926.5
bumblebox-01_2023-10-28_19-10-02	01	2023-10-28_19-10-02	13	4	2335.25	1535.0	2346.5	1566.5
bumblebox-01_2023-10-28_19-10-02	01	2023-10-28_19-10-02	14	15	1982.0	2250.0	1979.5	2280.5
bumblebox-01_2023-10-28_19-10-02	01	2023-10-28_19-10-02	14	12	2151.5	1967.75	2133.5	1986.0
bumblebox-01_2023-10-28_19-10-02	01	2023-10-28_19-10-02	14	0	1732.5	1599.5	1755.0	1617.5
bumblebox-01_2023-10-28_19-10-02	01	2023-10-28_19-10-02	14	4	2338.5	1539.0	2350.0	1570.0
bumblebox-01_2023-10-28_19-10-02	01	2023-10-28_19-10-02	14	11	2461.0	1208.75	2479.0	1232.0
bumblebox-01_2023-10-28_19-10-02	01	2023-10-28_19-10-02	14	8	1166.0	1119.75	1141.5	1138.5
bumblebox-01_2023-10-28_19-10-02	01	2023-10-28_19-10-02	14	10	2766.0	996.5	2786.0	974.5
bumblebox-01_2023-10-28_19-10-02	01	2023-10-28_19-10-02	14	2	1378.25	585.0	1360.5	560.5
bumblebox-01_2023-10-28_19-10-02	01	2023-10-28_19-10-02	14	13	3072.75	2899.25	3061.0	2927.0
bumblebox-01_2023-10-28_19-10-02	01	2023-10-28_19-10-02	14	7	1629.0	2767.5	1644.0	2749.5
bumblebox-01_2023-10-28_19-10-02	01	2023-10-28_19-10-02	14	9	1999.75	1509.75	1991.0	1504.0
bumblebox-01_2023-10-28_19-10-02	01	2023-10-28_19-10-02	15	7	1629.25	2766.75	1644.5	2748.5
bumblebox-01_2023-10-28_19-10-02	01	2023-10-28_19-10-02	15	15	1977.5	2255.25	1974.0	2285.5
bumblebox-01_2023-10-28_19-10-02	01	2023-10-28_19-10-02	15	12	2157.0	1965.75	2138.5	1984.5
bumblebox-01_2023-10-28_19-10-02	01	2023-10-28_19-10-02	15	0	1737.75	1606.0	1756.0	1624.0
bumblebox-01_2023-10-28_19-10-02	01	2023-10-28_19-10-02	15	9	2004.25	1509.75	1993.0	1505.5
bumblebox-01_2023-10-28_19-10-02	01	2023-10-28_19-10-02	15	11	2461.0	1209.0	2479.0	1232.0
bumblebox-01_2023-10-28_19-10-02	01	2023-10-28_19-10-02	15	8	1165.5	1120.25	1140.5	1139.5
bumblebox-01_2023-10-28_19-10-02	01	2023-10-28_19-10-02	15	10	2766.0	996.75	2785.5	974.5
bumblebox-01_2023-10-28_19-10-02	01	2023-10-28_19-10-02	15	2	1393.0	606.5	1390.0	576.5
bumblebox-01_2023-10-28_19-10-02	01	2023-10-28_19-10-02	15	13	3073.0	2899.5	3061.5	2927.0
bumblebox-01_2023-10-28_19-10-02	01	2023-10-28_19-10-02	15	4	2341.0	1539.0	2354.0	1569.5
bumblebox-01_2023-10-28_19-10-02	01	2023-10-28_19-10-02	16	7	1629.5	2767.25	1645.0	2749.0
bumblebox-01_2023-10-28_19-10-02	01	2023-10-28_19-10-02	16	15	1980.75	2256.75	1977.5	2287.0
bumblebox-01_2023-10-28_19-10-02	01	2023-10-28_19-10-02	16	12	2149.25	1960.0	2126.5	1975.5
bumblebox-01_2023-10-28_19-10-02	01	2023-10-28_19-10-02	16	4	2350.75	1530.5	2373.0	1554.0
bumblebox-01_2023-10-28_19-10-02	01	2023-10-28_19-10-02	16	11	2460.75	1208.5	2478.0	1231.0
bumblebox-01_2023-10-28_19-10-02	01	2023-10-28_19-10-02	16	8	1165.5	1120.0	1141.5	1139.0
bumblebox-01_2023-10-28_19-10-02	01	2023-10-28_19-10-02	16	10	2765.5	997.25	2785.0	975.0
bumblebox-01_2023-10-28_19-10-02	01	2023-10-28_19-10-02	16	2	1466.75	604.5	1475.0	575.5
bumblebox-01_2023-10-28_19-10-02	01	2023-10-28_19-10-02	16	13	3072.5	2899.0	3060.5	2926.5
bumblebox-01_2023-10-28_19-10-02	01	2023-10-28_19-10-02	17	7	1630.0	2766.75	1645.5	2749.0
bumblebox-01_2023-10-28_19-10-02	01	2023-10-28_19-10-02	17	15	1976.75	2256.25	1972.5	2286.5
bumblebox-01_2023-10-28_19-10-02	01	2023-10-28_19-10-02	17	12	2150.0	1958.5	2132.5	1980.5
bumblebox-01_2023-10-28_19-10-02	01	2023-10-28_19-10-02	17	4	2420.75	1573.0	2436.5	1601.0
bumblebox-01_2023-10-28_19-10-02	01	2023-10-28_19-10-02	17	9	1996.0	1518.0	1986.5	1513.0
bumblebox-01_2023-10-28_19-10-02	01	2023-10-28_19-10-02	17	11	2461.25	1209.0	2479.0	1231.5
bumblebox-01_2023-10-28_19-10-02	01	2023-10-28_19-10-02	17	8	1165.25	1120.5	1140.5	1140.0
bumblebox-01_2023-10-28_19-10-02	01	2023-10-28_19-10-02	17	10	2765.5	997.0	2785.0	975.0
bumblebox-01_2023-10-28_19-10-02	01	2023-10-28_19-10-02	17	2	1560.5	560.75	1578.5	536.5
bumblebox-01_2023-10-28_19-10-02	01	2023-10-28_19-10-02	17	13	3072.0	2899.5	3060.5	2927.0
bumblebox-01_2023-10-28_19-10-02	01	2023-10-28_19-10-02	18	7	1629.25	2767.5	1644.5	2750.0
bumblebox-01_2023-10-28_19-10-02	01	2023-10-28_19-10-02	18	15	1975.5	2252.0	1970.5	2282.0
bumblebox-01_2023-10-28_19-10-02	01	2023-10-28_19-10-02	18	12	2148.75	1962.75	2131.5	1984.0
bumblebox-01_2023-10-28_19-10-02	01	2023-10-28_19-10-02	18	0	1737.0	1593.75	1757.0	1612.0
bumblebox-01_2023-10-28_19-10-02	01	2023-10-28_19-10-02	18	4	2364.5	1549.75	2363.0	1581.0
bumblebox-01_2023-10-28_19-10-02	01	2023-10-28_19-10-02	18	9	2003.25	1507.75	1998.0	1496.0
bumblebox-01_2023-10-28_19-10-02	01	2023-10-28_19-10-02	18	11	2461.0	1209.0	2478.5	1232.0
bumblebox-01_2023-10-28_19-10-02	01	2023-10-28_19-10-02	18	8	1165.0	1121.0	1141.0	1140.0
bumblebox-01_2023-10-28_19-10-02	01	2023-10-28_19-10-02	18	10	2766.25	997.5	2786.5	975.0
bumblebox-01_2023-10-28_19-10-02	01	2023-10-28_19-10-02	18	2	1713.75	500.75	1737.5	481.5
bumblebox-01_2023-10-28_19-10-02	01	2023-10-28_19-10-02	18	13	3072.5	2899.5	3061.0	2927.0
bumblebox-01_2023-10-28_19-10-02	01	2023-10-28_19-10-02	19	7	1629.75	2767.25	1645.0	2749.5
bumblebox-01_2023-10-28_19-10-02	01	2023-10-28_19-10-02	19	15	1970.25	2261.25	1962.0	2290.5
bumblebox-01_2023-10-28_19-10-02	01	2023-10-28_19-10-02	19	12	2148.0	1964.5	2130.5	1985.5
bumblebox-01_2023-10-28_19-10-02	01	2023-10-28_19-10-02	19	4	2330.25	1624.5	2311.5	1651.0
bumblebox-01_2023-10-28_19-10-02	01	2023-10-28_19-10-02	19	0	1741.5	1600.5	1758.0	1620.5
bumblebox-01_2023-10-28_19-10-02	01	2023-10-28_19-10-02	19	9	1987.0	1517.0	1981.5	1507.5
bumblebox-01_2023-10-28_19-10-02	01	2023-10-28_19-10-02	19	11	2459.75	1208.5	2477.5	1232.0
bumblebox-01_2023-10-28_19-10-02	01	2023-10-28_19-10-02	19	8	1165.0	1119.5	1140.0	1138.5
bumblebox-01_2023-10-28_19-10-02	01	2023-10-28_19-10-02	19	10	2765.5	997.5	2785.0	975.0
bumblebox-01_2023-10-28_19-10-02	01	2023-10-28_19-10-02	19	2	1872.5	477.25	1899.5	466.5
bumblebox-01_2023-10-28_19-10-02	01	2023-10-28_19-10-02	19	13	3072.5	2898.5	3061.0	2926.5
bumblebox-01_2023-10-28_19-10-02	01	2023-10-28_19-10-02	20	7	1629.25	2767.75	1644.5	2750.0
bumblebox-01_2023-10-28_19-10-02	01	2023-10-28_19-10-02	20	15	1960.5	2277.75	1948.0	2305.5
bumblebox-01_2023-10-28_19-10-02	01	2023-10-28_19-10-02	20	12	2147.75	1965.75	2130.5	1986.5
bumblebox-01_2023-10-28_19-10-02	01	2023-10-28_19-10-02	20	0	1721.0	1595.75	1734.5	1617.0
bumblebox-01_2023-10-28_19-10-02	01	2023-10-28_19-10-02	20	9	1987.5	1515.0	1976.5	1508.0
bumblebox-01_2023-10-28_19-10-02	01	2023-10-28_19-10-02	20	11	2458.75	1209.0	2475.5	1233.0
bumblebox-01_2023-10-28_19-10-02	01	2023-10-28_19-10-02	20	8	1165.0	1120.75	1140.5	1140.0
bumblebox-01_2023-10-28_19-10-02	01	2023-10-28_19-10-02	20	10	2765.75	997.0	2785.5	974.5
bumblebox-01_2023-10-28_19-10-02	01	2023-10-28_19-10-02	20	2	1939.5	447.0	1960.0	424.5
bumblebox-01_2023-10-28_19-10-02	01	2023-10-28_19-10-02	20	13	3072.0	2899.5	3060.5	2927.0
bumblebox-01_2023-10-28_19-10-02	01	2023-10-28_19-10-02	20	4	2335.0	1605.0	2309.0	1621.5
bumblebox-01_2023-10-28_19-10-02	01	2023-10-28_19-10-02	21	15	1953.5	2287.75	1939.5	2314.5
bumblebox-01_2023-10-28_19-10-02	01	2023-10-28_19-10-02	21	12	2147.0	1967.0	2130.0	1987.5
bumblebox-01_2023-10-28_19-10-02	01	2023-10-28_19-10-02	21	9	1998.75	1512.0	1990.0	1504.5
bumblebox-01_2023-10-28_19-10-02	01	2023-10-28_19-10-02	21	11	2459.25	1209.5	2476.5	1233.5
bumblebox-01_2023-10-28_19-10-02	01	2023-10-28_19-10-02	21	8	1165.25	1120.25	1140.5	1139.0
bumblebox-01_2023-10-28_19-10-02	01	2023-10-28_19-10-02	21	10	2765.5	997.0	2785.5	974.5
bumblebox-01_2023-10-28_19-10-02	01	2023-10-28_19-10-02	21	2	1946.5	391.0	1952.5	361.5
bumblebox-01_2023-10-28_19-10-02	01	2023-10-28_19-10-02	21	13	3072.0	2899.25	3060.0	2926.5
bumblebox-01_2023-10-28_19-10-02	01	2023-10-28_19-10-02	21	7	1629.0	2768.0	1644.0	2750.0
bumblebox-01_2023-10-28_19-10-02	01	2023-10-28_19-10-02	21	4	2320.25	1614.0	2295.0	1632.5
bumblebox-01_2023-10-28_19-10-02	01	2023-10-28_19-10-02	22	7	1629.0	2767.25	1644.0	2749.5
bumblebox-01_2023-10-28_19-10-02	01	2023-10-28_19-10-02	22	15	1938.25	2292.75	1921.5	2318.5
bumblebox-01_2023-10-28_19-10-02	01	2023-10-28_19-10-02	22	12	2147.5	1967.5	2130.0	1988.0
bumblebox-01_2023-10-28_19-10-02	01	2023-10-28_19-10-02	22	0	1750.75	1585.25	1770.0	1606.0
bumblebox-01_2023-10-28_19-10-02	01	2023-10-28_19-10-02	22	11	2459.25	1209.5	2477.0	1233.0
bumblebox-01_2023-10-28_19-10-02	01	2023-10-28_19-10-02	22	10	2765.75	996.5	2786.0	974.5
bumblebox-01_2023-10-28_19-10-02	01	2023-10-28_19-10-02	22	2	1931.5	283.0	1927.5	254.5
bumblebox-01_2023-10-28_19-10-02	01	2023-10-28_19-10-02	22	13	3072.25	2899.25	3060.5	2926.5
bumblebox-01_2023-10-28_19-10-02	01	2023-10-28_19-10-02	22	4	2319.5	1626.5	2294.5	1646.5
bumblebox-01_2023-10-28_19-10-02	01	2023-10-28_19-10-02	22	8	1164.75	1120.75	1140.0	1139.5
bumblebox-01_2023-10-28_19-10-02	01	2023-10-28_19-10-02	23	15	1934.0	2296.25	1918.0	2322.0
bumblebox-01_2023-10-28_19-10-02	01	2023-10-28_19-10-02	23	12	2147.0	1967.25	2130.0	1988.0
bumblebox-01_2023-10-28_19-10-02	01	2023-10-28_19-10-02	23	4	2300.5	1632.75	2274.0	1652.5
bumblebox-01_2023-10-28_19-10-02	01	2023-10-28_19-10-02	23	9	1997.25	1518.75	1996.0	1509.0
bumblebox-01_2023-10-28_19-10-02	01	2023-10-28_19-10-02	23	11	2459.25	1210.0	2477.0	1233.0
bumblebox-01_2023-10-28_19-10-02	01	2023-10-28_19-10-02	23	8	1164.75	1120.5	1140.0	1139.5
bumblebox-01_2023-10-28_19-10-02	01	2023-10-28_19-10-02	23	10	2765.5	997.75	2785.0	975.0
bumblebox-01_2023-10-28_19-10-02	01	2023-10-28_19-10-02	23	2	1927.75	282.75	1918.0	255.0
bumblebox-01_2023-10-28_19-10-02	01	2023-10-28_19-10-02	23	13	3072.25	2899.5	3061.0	2927.0
bumblebox-01_2023-10-28_19-10-02	01	2023-10-28_19-10-02	23	7	1629.25	2767.25	1644.5	2749.5
bumblebox-01_2023-10-28_19-10-02	01	2023-10-28_19-10-02	24	7	1629.0	2767.0	1644.5	2749.0
bumblebox-01_2023-10-28_19-10-02	01	2023-10-28_19-10-02	24	15	1929.75	2295.5	1912.5	2321.0
bumblebox-01_2023-10-28_19-10-02	01	2023-10-28_19-10-02	24	12	2146.5	1967.75	2129.5	1988.5
bumblebox-01_2023-10-28_19-10-02	01	2023-10-28_19-10-02	24	0	1765.5	1565.5	1785.0	1587.0
bumblebox-01_2023-10-28_19-10-02	01	2023-10-28_19-10-02	24	9	1997.25	1517.0	1995.0	1508.5
bumblebox-01_2023-10-28_19-10-02	01	2023-10-28_19-10-02	24	11	2459.5	1209.75	2477.0	1232.5
bumblebox-01_2023-10-28_19-10-02	01	2023-10-28_19-10-02	24	8	1176.75	1100.5	1151.0	1120.0
bumblebox-01_2023-10-28_19-10-02	01	2023-10-28_19-10-02	24	10	2765.5	997.25	2785.0	975.0
bumblebox-01_2023-10-28_19-10-02	01	2023-10-28_19-10-02	24	2	1925.25	281.75	1916.5	253.5
bumblebox-01_2023-10-28_19-10-02	01	2023-10-28_19-10-02	24	13	3072.5	2898.75	3061.0	2926.0
bumblebox-01_2023-10-28_19-10-02	01	2023-10-28_19-10-02	24	4	2319.5	1624.5	2295.0	1644.5
bumblebox-01_2023-10-28_19-10-02	01	2023-10-28_19-10-02	25	7	1629.75	2767.25	1644.5	2749.0
bumblebox-01_2023-10-28_19-10-02	01	2023-10-28_19-10-02	25	15	1945.5	2298.75	1933.0	2326.5
bumblebox-01_2023-10-28_19-10-02	01	2023-10-28_19-10-02	25	12	2147.0	1967.25	2130.0	1988.0
bumblebox-01_2023-10-28_19-10-02	01	2023-10-28_19-10-02	25	4	2300.5	1637.75	2276.0	1659.5
bumblebox-01_2023-10-28_19-10-02	01	2023-10-28_19-10-02	25	0	1776.25	1545.75	1798.5	1565.5
bumblebox-01_2023-10-28_19-10-02	01	2023-10-28_19-10-02	25	11	2459.5	1209.5	2477.5	1232.5
bumblebox-01_2023-10-28_19-10-02	01	2023-10-28_19-10-02	25	8	1175.0	1124.5	1151.5	1145.5
bumblebox-01_2023-10-28_19-10-02	01	2023-10-28_19-10-02	25	10	2765.5	997.25	2785.0	975.0
bumblebox-01_2023-10-28_19-10-02	01	2023-10-28_19-10-02	25	2	1924.0	279.0	1915.5	251.5
bumblebox-01_2023-10-28_19-10-02	01	2023-10-28_19-10-02	25	13	3072.5	2899.25	3060.5	2927.0
bumblebox-01_2023-10-28_19-10-02	01	2023-10-28_19-10-02	26	7	1629.25	2768.25	1644.5	2750.0
bumblebox-01_2023-10-28_19-10-02	01	2023-10-28_19-10-02	26	15	1932.25	2280.5	1917.0	2306.5
bumblebox-01_2023-10-28_19-10-02	01	2023-10-28_19-10-02	26	12	2147.0	1967.75	2129.5	1988.5
bumblebox-01_2023-10-28_19-10-02	01	2023-10-28_19-10-02	26	4	2303.25	1641.0	2281.5	1665.5
bumblebox-01_2023-10-28_19-10-02	01	2023-10-28_19-10-02	26	0	1780.5	1546.25	1802.0	1565.5
bumblebox-01_2023-10-28_19-10-02	01	2023-10-28_19-10-02	26	11	2459.25	1209.5	2477.5	1232.5
bumblebox-01_2023-10-28_19-10-02	01	2023-10-28_19-10-02	26	8	1172.75	1125.25	1149.5	1146.0
bumblebox-01_2023-10-28_19-10-02	01	2023-10-28_19-10-02	26	10	2765.5	997.5	2785.0	975.0
bumblebox-01_2023-10-28_19-10-02	01	2023-10-28_19-10-02	26	2	1921.25	283.25	1914.0	254.5
bumblebox-01_2023-10-28_19-10-02	01	2023-10-28_19-10-02	26	13	3072.5	2899.0	3061.0	2927.0
bumblebox-01_2023-10-28_19-10-02	01	2023-10-28_19-10-02	26	9	2002.0	1513.5	1994.5	1506.0
bumblebox-01_2023-10-28_19-10-02	01	2023-10-28_19-10-02	27	13	3072.25	2898.75	3060.0	2927.0
bumblebox-01_2023-10-28_19-10-02	01	2023-10-28_19-10-02	27	7	1629.25	2767.5	1644.5	2749.5
bumblebox-01_2023-10-28_19-10-02	01	2023-10-28_19-10-02	27	15	1930.0	2273.75	1915.0	2299.5
bumblebox-01_2023-10-28_19-10-02	01	2023-10-28_19-10-02	27	12	2146.25	1968.25	2129.5	1989.0
bumblebox-01_2023-10-28_19-10-02	01	2023-10-28_19-10-02	27	4	2301.75	1639.75	2287.0	1669.5
bumblebox-01_2023-10-28_19-10-02	01	2023-10-28_19-10-02	27	0	1785.75	1542.5	1808.0	1561.5
bumblebox-01_2023-10-28_19-10-02	01	2023-10-28_19-10-02	27	11	2459.25	1209.75	2477.5	1233.0
bumblebox-01_2023-10-28_19-10-02	01	2023-10-28_19-10-02	27	8	1171.0	1124.75	1148.0	1145.0
bumblebox-01_2023-10-28_19-10-02	01	2023-10-28_19-10-02	27	10	2765.75	997.75	2785.5	975.5
bumblebox-01_2023-10-28_19-10-02	01	2023-10-28_19-10-02	27	2	1919.0	297.0	1911.5	267.5
bumblebox-01_2023-10-28_19-10-02	01	2023-10-28_19-10-02	28	7	1629.0	2767.25	1644.5	2749.5
bumblebox-01_2023-10-28_19-10-02	01	2023-10-28_19-10-02	28	15	1933.75	2273.75	1921.5	2301.5
bumblebox-01_2023-10-28_19-10-02	01	2023-10-28_19-10-02	28	12	2145.75	1968.75	2128.5	1989.0
bumblebox-01_2023-10-28_19-10-02	01	2023-10-28_19-10-02	28	4	2300.25	1647.75	2285.5	1677.5
bumblebox-01_2023-10-28_19-10-02	01	2023-10-28_19-10-02	28	0	1779.25	1558.5	1800.0	1578.5
bumblebox-01_2023-10-28_19-10-02	01	2023-10-28_19-10-02	28	9	2004.75	1515.5	2002.0	1506.0
bumblebox-01_2023-10-28_19-10-02	01	2023-10-28_19-10-02	28	11	2459.5	1209.75	2477.5	1232.5
bumblebox-01_2023-10-28_19-10-02	01	2023-10-28_19-10-02	28	8	1171.0	1125.5	1148.0	1146.5
bumblebox-01_2023-10-28_19-10-02	01	2023-10-28_19-10-02	28	10	2765.75	997.25	2785.5	975.0
bumblebox-01_2023-10-28_19-10-02	01	2023-10-28_19-10-02	28	2	1918.5	298.25	1915.5	268.5
bumblebox-01_2023-10-28_19-10-02	01	2023-10-28_19-10-02	28	13	3072.0	2899.0	3060.0	2926.5
bumblebox-01_2023-10-28_19-10-02	01	2023-10-28_19-10-02	29	7	1629.5	2767.25	1644.5	2749.5
bumblebox-01_2023-10-28_19-10-02	01	2023-10-28_19-10-02	29	15	1933.5	2255.25	1924.5	2284.5
bumblebox-01_2023-10-28_19-10-02	01	2023-10-28_19-10-02	29	12	2145.75	1968.75	2129.0	1989.5
bumblebox-01_2023-10-28_19-10-02	01	2023-10-28_19-10-02	29	0	1778.5	1574.75	1801.5	1593.0
bumblebox-01_2023-10-28_19-10-02	01	2023-10-28_19-10-02	29	11	2459.75	1209.75	2477.5	1232.5
bumblebox-01_2023-10-28_19-10-02	01	2023-10-28_19-10-02	29	8	1170.75	1126.0	1148.0	1147.0
bumblebox-01_2023-10-28_19-10-02	01	2023-10-28_19-10-02	29	10	2765.25	997.25	2785.0	975.0
bumblebox-01_2023-10-28_19-10-02	01	2023-10-28_19-10-02	29	13	3072.25	2899.25	3060.5	2926.5
bumblebox-01_2023-10-28_19-10-02	01	2023-10-28_19-10-02	29	4	2304.5	1654.0	2288.5	1683.0
bumblebox-01_2023-10-28_19-10-02	01	2023-10-28_19-10-02	29	9	2021.5	1512.5	2015.5	1500.0
bumblebox-01_2023-10-28_19-10-02	01	2023-10-28_19-10-02	29	2	1930.25	311.5	1932.0	281.0
bumblebox-01_2023-10-28_19-10-02	01	2023-10-28_19-10-02	30	7	1629.25	2768.0	1644.5	2750.0
bumblebox-01_2023-10-28_19-10-02	01	2023-10-28_19-10-02	30	15	1938.75	2259.25	1930.5	2288.0
bumblebox-01_2023-10-28_19-10-02	01	2023-10-28_19-10-02	30	12	2145.75	1968.75	2129.0	1989.0
bumblebox-01_2023-10-28_19-10-02	01	2023-10-28_19-10-02	30	4	2301.0	1656.25	2284.5	1685.0
bumblebox-01_2023-10-28_19-10-02	01	2023-10-28_19-10-02	30	0	1784.5	1571.0	1807.0	1588.0
bumblebox-01_2023-10-28_19-10-02	01	2023-10-28_19-10-02	30	11	2460.0	1210.0	2477.5	1232.5
bumblebox-01_2023-10-28_19-10-02	01	2023-10-28_19-10-02	30	8	1170.25	1127.75	1147.0	1148.5
bumblebox-01_2023-10-28_19-10-02	01	2023-10-28_19-10-02	30	2	1928.25	303.75	1925.5	273.5
bumblebox-01_2023-10-28_19-10-02	01	2023-10-28_19-10-02	30	13	3072.25	2899.25	3060.5	2927.0
bumblebox-01_2023-10-28_19-10-02	01	2023-10-28_19-10-02	30	9	2000.5	1520.0	1991.0	1515.5
bumblebox-01_2023-10-28_19-10-02	01	2023-10-28_19-10-02	30	10	2765.5	997.5	2785.0	975.0
bumblebox-01_2023-10-28_19-10-02	01	2023-10-28_19-10-02	31	7	1629.75	2767.75	1644.5	2750.0
bumblebox-01_2023-10-28_19-10-02	01	2023-10-28_19-10-02	31	15	1932.25	2251.0	1920.5	2279.0
bumblebox-01_2023-10-28_19-10-02	01	2023-10-28_19-10-02	31	12	2146.25	1968.25	2129.0	1989.0
bumblebox-01_2023-10-28_19-10-02	01	2023-10-28_19-10-02	31	9	2005.25	1520.5	1997.0	1516.0
bumblebox-01_2023-10-28_19-10-02	01	2023-10-28_19-10-02	31	11	2459.75	1210.0	2477.5	1233.0
bumblebox-01_2023-10-28_19-10-02	01	2023-10-28_19-10-02	31	8	1169.75	1127.25	1146.5	1148.5
bumblebox-01_2023-10-28_19-10-02	01	2023-10-28_19-10-02	31	10	2765.5	997.5	2785.0	975.0
bumblebox-01_2023-10-28_19-10-02	01	2023-10-28_19-10-02	31	13	3072.25	2899.0	3060.5	2927.0
bumblebox-01_2023-10-28_19-10-02	01	2023-10-28_19-10-02	31	4	2305.75	1658.0	2291.0	1688.0
bumblebox-01_2023-10-28_19-10-02	01	2023-10-28_19-10-02	31	2	1913.0	275.75	1906.0	247.5
bumblebox-01_2023-10-28_19-10-02	01	2023-10-28_19-10-02	32	7	1629.75	2767.25	1645.0	2749.0
bumblebox-01_2023-10-28_19-10-02	01	2023-10-28_19-10-02	32	15	1927.75	2252.25	1911.5	2278.5
bumblebox-01_2023-10-28_19-10-02	01	2023-10-28_19-10-02	32	12	2145.0	1969.25	2128.0	1990.0
bumblebox-01_2023-10-28_19-10-02	01	2023-10-28_19-10-02	32	4	2295.5	1675.25	2276.0	1702.0
bumblebox-01_2023-10-28_19-10-02	01	2023-10-28_19-10-02	32	11	2459.75	1209.75	2478.0	1232.5
bumblebox-01_2023-10-28_19-10-02	01	2023-10-28_19-10-02	32	8	1169.75	1127.5	1147.0	1149.0
bumblebox-01_2023-10-28_19-10-02	01	2023-10-28_19-10-02	32	10	2765.75	997.25	2785.0	975.0
bumblebox-01_2023-10-28_19-10-02	01	2023-10-28_19-10-02	32	2	1916.5	226.75	1922.5	198.0
bumblebox-01_2023-10-28_19-10-02	01	2023-10-28_19-10-02	32	13	3072.75	2899.0	3060.5	2926.5
bumblebox-01_2023-10-28_19-10-02	01	2023-10-28_19-10-02	33	15	1925.5	2249.0	1907.0	2273.5
bumblebox-01_2023-10-28_19-10-02	01	2023-10-28_19-10-02	33	12	2145.5	1969.5	2129.0	1990.5
bumblebox-01_2023-10-28_19-10-02	01	2023-10-28_19-10-02	33	4	2297.25	1665.0	2279.0	1692.0
bumblebox-01_2023-10-28_19-10-02	01	2023-10-28_19-10-02	33	0	1780.25	1599.5	1803.0	1615.0
bumblebox-01_2023-10-28_19-10-02	01	2023-10-28_19-10-02	33	11	2459.75	1209.75	2478.0	1233.0
bumblebox-01_2023-10-28_19-10-02	01	2023-10-28_19-10-02	33	8	1169.5	1127.25	1146.5	1148.5
bumblebox-01_2023-10-28_19-10-02	01	2023-10-28_19-10-02	33	10	2766.5	997.75	2786.0	976.0
bumblebox-01_2023-10-28_19-10-02	01	2023-10-28_19-10-02	33	2	1954.0	254.75	1981.0	240.5
bumblebox-01_2023-10-28_19-10-02	01	2023-10-28_19-10-02	33	13	3072.5	2899.0	3060.5	2927.0
bumblebox-01_2023-10-28_19-10-02	01	2023-10-28_19-10-02	33	7	1630.0	2767.5	1645.0	2749.5
bumblebox-01_2023-10-28_19-10-02	01	2023-10-28_19-10-02	34	7	1629.75	2767.5	1645.0	2749.0
bumblebox-01_2023-10-28_19-10-02	01	2023-10-28_19-10-02	34	15	1928.0	2249.75	1909.5	2274.0
bumblebox-01_2023-10-28_19-10-02	01	2023-10-28_19-10-02	34	12	2145.25	1969.25	2128.0	1990.0
bumblebox-01_2023-10-28_19-10-02	01	2023-10-28_19-10-02	34	4	2362.0	1598.0	2333.5	1601.5
bumblebox-01_2023-10-28_19-10-02	01	2023-10-28_19-10-02	34	6	2125.25	1438.0	2131.0	1407.5
bumblebox-01_2023-10-28_19-10-02	01	2023-10-28_19-10-02	34	11	2459.5	1209.75	2477.5	1232.5
bumblebox-01_2023-10-28_19-10-02	01	2023-10-28_19-10-02	34	8	1169.5	1127.5	1146.5	1149.0
bumblebox-01_2023-10-28_19-10-02	01	2023-10-28_19-10-02	34	10	2765.5	997.25	2785.0	975.0
bumblebox-01_2023-10-28_19-10-02	01	2023-10-28_19-10-02	34	13	3072.5	2899.75	3060.5	2927.0
bumblebox-01_2023-10-28_19-10-02	01	2023-10-28_19-10-02	34	9	1997.75	1519.75	1989.5	1514.0
bumblebox-01_2023-10-28_19-10-02	01	2023-10-28_19-10-02	34	2	2002.75	258.5	2031.0	246.0
bumblebox-01_2023-10-28_19-10-02	01	2023-10-28_19-10-02	35	7	1628.75	2767.25	1644.0	2749.5
bumblebox-01_2023-10-28_19-10-02	01	2023-10-28_19-10-02	35	15	1922.0	2244.25	1902.0	2267.0
bumblebox-01_2023-10-28_19-10-02	01	2023-10-28_19-10-02	35	12	2145.75	1969.25	2129.0	1989.5
bumblebox-01_2023-10-28_19-10-02	01	2023-10-28_19-10-02	35	0	1776.25	1601.25	1800.5	1617.0
bumblebox-01_2023-10-28_19-10-02	01	2023-10-28_19-10-02	35	4	2337.25	1568.0	2309.0	1551.5
bumblebox-01_2023-10-28_19-10-02	01	2023-10-28_19-10-02	35	9	2000.0	1516.25	1992.5	1511.5
bumblebox-01_2023-10-28_19-10-02	01	2023-10-28_19-10-02	35	6	2121.5	1403.0	2126.5	1377.0
bumblebox-01_2023-10-28_19-10-02	01	2023-10-28_19-10-02	35	11	2459.75	1209.75	2477.5	1232.5
bumblebox-01_2023-10-28_19-10-02	01	2023-10-28_19-10-02	35	8	1169.0	1128.25	1146.0	1149.0
bumblebox-01_2023-10-28_19-10-02	01	2023-10-28_19-10-02	35	10	2765.5	997.5	2784.5	975.5
bumblebox-01_2023-10-28_19-10-02	01	2023-10-28_19-10-02	35	2	2115.0	235.0	2142.0	223.0
bumblebox-01_2023-10-28_19-10-02	01	2023-10-28_19-10-02	35	13	3072.5	2899.5	3061.0	2927.0
bumblebox-01_2023-10-28_19-10-02	01	2023-10-28_19-10-02	36	7	1629.5	2767.0	1644.5	2749.5
bumblebox-01_2023-10-28_19-10-02	01	2023-10-28_19-10-02	36	15	1923.75	2247.5	1904.0	2270.5
bumblebox-01_2023-10-28_19-10-02	01	2023-10-28_19-10-02	36	12	2145.0	1969.5	2128.0	1990.0
bumblebox-01_2023-10-28_19-10-02	01	2023-10-28_19-10-02	36	0	1770.5	1608.75	1793.0	1625.0
bumblebox-01_2023-10-28_19-10-02	01	2023-10-28_19-10-02	36	4	2333.5	1523.75	2307.0	1502.5
bumblebox-01_2023-10-28_19-10-02	01	2023-10-28_19-10-02	36	6	2128.5	1424.25	2134.5	1394.5
bumblebox-01_2023-10-28_19-10-02	01	2023-10-28_19-10-02	36	11	2460.0	1210.0	2478.0	1232.5
bumblebox-01_2023-10-28_19-10-02	01	2023-10-28_19-10-02	36	8	1168.75	1129.0	1146.0	1150.0
bumblebox-01_2023-10-28_19-10-02	01	2023-10-28_19-10-02	36	10	2765.5	997.25	2785.0	975.0
bumblebox-01_2023-10-28_19-10-02	01	2023-10-28_19-10-02	36	2	2272.75	210.5	2303.0	207.5
bumblebox-01_2023-10-28_19-10-02	01	2023-10-28_19-10-02	36	13	3072.75	2899.5	3060.5	2927.0
bumblebox-01_2023-10-28_19-10-02	01	2023-10-28_19-10-02	37	7	1629.25	2767.5	1644.0	2749.0
bumblebox-01_2023-10-28_19-10-02	01	2023-10-28_19-10-02	37	15	1922.25	2245.0	1900.0	2265.5
bumblebox-01_2023-10-28_19-10-02	01	2023-10-28_19-10-02	37	12	2144.5	1969.25	2128.0	1990.0
bumblebox-01_2023-10-28_19-10-02	01	2023-10-28_19-10-02	37	9	1918.25	1650.5	1924.0	1622.0
bumblebox-01_2023-10-28_19-10-02	01	2023-10-28_19-10-02	37	0	1777.75	1600.75	1803.5	1613.5
bumblebox-01_2023-10-28_19-10-02	01	2023-10-28_19-10-02	37	6	2131.0	1454.5	2142.0	1424.0
bumblebox-01_2023-10-28_19-10-02	01	2023-10-28_19-10-02	37	11	2459.75	1209.75	2477.5	1232.5
bumblebox-01_2023-10-28_19-10-02	01	2023-10-28_19-10-02	37	8	1169.0	1128.75	1146.0	1150.0
bumblebox-01_2023-10-28_19-10-02	01	2023-10-28_19-10-02	37	10	2766.0	997.5	2785.5	975.0
bumblebox-01_2023-10-28_19-10-02	01	2023-10-28_19-10-02	37	2	2383.25	179.0	2414.0	179.0
bumblebox-01_2023-10-28_19-10-02	01	2023-10-28_19-10-02	37	13	3072.0	2899.25	3060.5	2926.0
bumblebox-01_2023-10-28_19-10-02	01	2023-10-28_19-10-02	37	4	2283.75	1498.0	2258.0	1480.0
bumblebox-01_2023-10-28_19-10-02	01	2023-10-28_19-10-02	38	7	1629.25	2767.25	1644.5	2749.5
bumblebox-01_2023-10-28_19-10-02	01	2023-10-28_19-10-02	38	15	1922.0	2246.5	1900.0	2267.5
bumblebox-01_2023-10-28_19-10-02	01	2023-10-28_19-10-02	38	12	2145.0	1969.75	2129.0	1991.0
bumblebox-01_2023-10-28_19-10-02	01	2023-10-28_19-10-02	38	0	1775.0	1581.25	1804.5	1591.5
bumblebox-01_2023-10-28_19-10-02	01	2023-10-28_19-10-02	38	11	2459.0	1212.25	2477.5	1234.0
bumblebox-01_2023-10-28_19-10-02	01	2023-10-28_19-10-02	38	8	1168.5	1128.75	1145.5	1150.0
bumblebox-01_2023-10-28_19-10-02	01	2023-10-28_19-10-02	38	10	2765.75	997.5	2785.0	975.0
bumblebox-01_2023-10-28_19-10-02	01	2023-10-28_19-10-02	38	13	3072.25	2899.0	3060.0	2927.0
bumblebox-01_2023-10-28_19-10-02	01	2023-10-28_19-10-02	38	2	2494.75	185.75	2524.0	189.5
bumblebox-01_2023-10-28_19-10-02	01	2023-10-28_19-10-02	39	7	1629.75	2768.0	1645.5	2750.0
bumblebox-01_2023-10-28_19-10-02	01	2023-10-28_19-10-02	39	15	1924.5	2248.0	1904.0	2270.5
bumblebox-01_2023-10-28_19-10-02	01	2023-10-28_19-10-02	39	12	2160.25	1973.75	2142.5	1995.0
bumblebox-01_2023-10-28_19-10-02	01	2023-10-28_19-10-02	39	4	2209.25	1478.0	2178.5	1475.5
bumblebox-01_2023-10-28_19-10-02	01	2023-10-28_19-10-02	39	6	2198.0	1359.0	2199.5	1329.0
bumblebox-01_2023-10-28_19-10-02	01	2023-10-28_19-10-02	39	11	2456.25	1207.75	2474.0	1231.0
bumblebox-01_2023-10-28_19-10-02	01	2023-10-28_19-10-02	39	8	1168.25	1129.25	1145.0	1150.0
bumblebox-01_2023-10-28_19-10-02	01	2023-10-28_19-10-02	39	10	2766.0	997.75	2785.0	975.0
bumblebox-01_2023-10-28_19-10-02	01	2023-10-28_19-10-02	39	13	3071.75	2899.75	3060.0	2927.5
bumblebox-01_2023-10-28_19-10-02	01	2023-10-28_19-10-02	39	9	1955.5	1593.25	1951.0	1575.0
bumblebox-01_2023-10-28_19-10-02	01	2023-10-28_19-10-02	39	2	2573.25	257.75	2601.5	270.5
bumblebox-01_2023-10-28_19-10-02	01	2023-10-28_19-10-02	40	7	1629.0	2767.5	1644.5	2749.5
bumblebox-01_2023-10-28_19-10-02	01	2023-10-28_19-10-02	40	15	1925.0	2245.25	1904.0	2267.0
bumblebox-01_2023-10-28_19-10-02	01	2023-10-28_19-10-02	40	12	2164.0	1964.75	2145.5	1988.0
bumblebox-01_2023-10-28_19-10-02	01	2023-10-28_19-10-02	40	9	1934.0	1624.75	1924.0	1612.0
bumblebox-01_2023-10-28_19-10-02	01	2023-10-28_19-10-02	40	4	2192.0	1478.0	2165.5	1484.5
bumblebox-01_2023-10-28_19-10-02	01	2023-10-28_19-10-02	40	6	2188.0	1330.0	2180.5	1299.5
bumblebox-01_2023-10-28_19-10-02	01	2023-10-28_19-10-02	40	11	2454.5	1207.75	2472.0	1231.5
bumblebox-01_2023-10-28_19-10-02	01	2023-10-28_19-10-02	40	8	1168.5	1129.5	1145.5	1149.5
bumblebox-01_2023-10-28_19-10-02	01	2023-10-28_19-10-02	40	10	2765.5	997.5	2785.0	975.5
bumblebox-01_2023-10-28_19-10-02	01	2023-10-28_19-10-02	40	2	2600.75	334.75	2620.5	358.5
bumblebox-01_2023-10-28_19-10-02	01	2023-10-28_19-10-02	40	13	3072.25	2898.75	3060.5	2926.0
bumblebox-01_2023-10-28_19-10-02	01	2023-10-28_19-10-02	41	15	1925.5	2244.5	1904.5	2266.5
bumblebox-01_2023-10-28_19-10-02	01	2023-10-28_19-10-02	41	12	2156.25	1966.0	2143.5	1992.5
bumblebox-01_2023-10-28_19-10-02	01	2023-10-28_19-10-02	41	0	1805.25	1564.0	1826.5	1583.0
bumblebox-01_2023-10-28_19-10-02	01	2023-10-28_19-10-02	41	4	2240.0	1491.0	2209.5	1483.0
bumblebox-01_2023-10-28_19-10-02	01	2023-10-28_19-10-02	41	6	2189.5	1355.25	2185.0	1322.0
bumblebox-01_2023-10-28_19-10-02	01	2023-10-28_19-10-02	41	11	2454.5	1208.5	2472.0	1232.5
bumblebox-01_2023-10-28_19-10-02	01	2023-10-28_19-10-02	41	8	1168.75	1130.25	1145.5	1151.5
bumblebox-01_2023-10-28_19-10-02	01	2023-10-28_19-10-02	41	10	2765.75	997.25	2785.0	974.5
bumblebox-01_2023-10-28_19-10-02	01	2023-10-28_19-10-02	41	13	3071.75	2899.0	3060.0	2926.0
bumblebox-01_2023-10-28_19-10-02	01	2023-10-28_19-10-02	41	7	1629.25	2767.25	1644.5	2749.5
bumblebox-01_2023-10-28_19-10-02	01	2023-10-28_19-10-02	41	9	1936.75	1588.25	1937.5	1573.0
bumblebox-01_2023-10-28_19-10-02	01	2023-10-28_19-10-02	41	2	2606.5	404.0	2616.5	434.0
bumblebox-01_2023-10-28_19-10-02	01	2023-10-28_19-10-02	42	15	1926.0	2242.25	1904.5	2263.5
bumblebox-01_2023-10-28_19-10-02	01	2023-10-28_19-10-02	42	12	2161.0	1975.25	2156.0	2004.0
bumblebox-01_2023-10-28_19-10-02	01	2023-10-28_19-10-02	42	0	1804.75	1575.5	1822.5	1596.0
bumblebox-01_2023-10-28_19-10-02	01	2023-10-28_19-10-02	42	4	2220.5	1560.25	2189.5	1571.5
bumblebox-01_2023-10-28_19-10-02	01	2023-10-28_19-10-02	42	6	2189.0	1297.75	2177.0	1269.5
bumblebox-01_2023-10-28_19-10-02	01	2023-10-28_19-10-02	42	11	2457.0	1210.5	2474.5	1234.0
bumblebox-01_2023-10-28_19-10-02	01	2023-10-28_19-10-02	42	8	1168.25	1129.5	1145.0	1151.0
bumblebox-01_2023-10-28_19-10-02	01	2023-10-28_19-10-02	42	10	2766.0	998.0	2785.0	975.0
bumblebox-01_2023-10-28_19-10-02	01	2023-10-28_19-10-02	42	2	2582.5	441.25	2594.0	470.0
bumblebox-01_2023-10-28_19-10-02	01	2023-10-28_19-10-02	42	13	3072.0	2899.0	3060.5	2927.0
bumblebox-01_2023-10-28_19-10-02	01	2023-10-28_19-10-02	42	7	1629.25	2767.25	1644.5	2749.5
bumblebox-01_2023-10-28_19-10-02	01	2023-10-28_19-10-02	42	9	1937.75	1575.75	1941.5	1557.5
bumblebox-01_2023-10-28_19-10-02	01	2023-10-28_19-10-02	43	15	1926.0	2238.25	1903.5	2259.0
bumblebox-01_2023-10-28_19-10-02	01	2023-10-28_19-10-02	43	12	2228.75	2026.0	2236.0	2050.0
bumblebox-01_2023-10-28_19-10-02	01	2023-10-28_19-10-02	43	9	1919.0	1635.25	1924.0	1606.0
bumblebox-01_2023-10-28_19-10-02	01	2023-10-28_19-10-02	43	0	1778.25	1594.0	1796.0	1614.0
bumblebox-01_2023-10-28_19-10-02	01	2023-10-28_19-10-02	43	4	2210.75	1559.0	2182.0	1572.5
bumblebox-01_2023-10-28_19-10-02	01	2023-10-28_19-10-02	43	11	2455.0	1212.25	2473.5	1235.0
bumblebox-01_2023-10-28_19-10-02	01	2023-10-28_19-10-02	43	8	1168.25	1130.25	1145.0	1151.0
bumblebox-01_2023-10-28_19-10-02	01	2023-10-28_19-10-02	43	10	2766.25	997.5	2786.0	975.0
bumblebox-01_2023-10-28_19-10-02	01	2023-10-28_19-10-02	43	2	2567.5	471.75	2576.0	502.0
bumblebox-01_2023-10-28_19-10-02	01	2023-10-28_19-10-02	43	13	3072.5	2899.25	3060.5	2927.0
bumblebox-01_2023-10-28_19-10-02	01	2023-10-28_19-10-02	43	6	2180.0	1287.0	2168.0	1261.5
bumblebox-01_2023-10-28_19-10-02	01	2023-10-28_19-10-02	44	7	1629.25	2767.5	1644.5	2750.0
bumblebox-01_2023-10-28_19-10-02	01	2023-10-28_19-10-02	44	15	1929.5	2237.5	1907.0	2258.5
bumblebox-01_2023-10-28_19-10-02	01	2023-10-28_19-10-02	44	12	2246.75	2058.25	2253.0	2077.5
bumblebox-01_2023-10-28_19-10-02	01	2023-10-28_19-10-02	44	9	1943.75	1671.5	1965.0	1646.5
bumblebox-01_2023-10-28_19-10-02	01	2023-10-28_19-10-02	44	0	1757.75	1595.25	1775.5	1616.5
bumblebox-01_2023-10-28_19-10-02	01	2023-10-28_19-10-02	44	4	2214.75	1575.25	2185.5	1589.5
bumblebox-01_2023-10-28_19-10-02	01	2023-10-28_19-10-02	44	6	2187.5	1305.25	2179.0	1275.5
bumblebox-01_2023-10-28_19-10-02	01	2023-10-28_19-10-02	44	11	2458.25	1215.25	2478.0	1237.0
bumblebox-01_2023-10-28_19-10-02	01	2023-10-28_19-10-02	44	8	1168.5	1130.0	1145.0	1150.5
bumblebox-01_2023-10-28_19-10-02	01	2023-10-28_19-10-02	44	10	2765.5	997.25	2785.0	975.0
bumblebox-01_2023-10-28_19-10-02	01	2023-10-28_19-10-02	44	2	2563.25	543.5	2568.5	574.5
bumblebox-01_2023-10-28_19-10-02	01	2023-10-28_19-10-02	44	13	3072.0	2899.5	3060.5	2927.0
bumblebox-01_2023-10-28_19-10-02	01	2023-10-28_19-10-02	45	15	1930.0	2237.75	1909.5	2259.5
bumblebox-01_2023-10-28_19-10-02	01	2023-10-28_19-10-02	45	12	2265.0	2054.0	2285.0	2068.0
bumblebox-01_2023-10-28_19-10-02	01	2023-10-28_19-10-02	45	9	1969.75	1632.0	2001.0	1628.0
bumblebox-01_2023-10-28_19-10-02	01	2023-10-28_19-10-02	45	0	1754.5	1583.5	1771.0	1607.0
bumblebox-01_2023-10-28_19-10-02	01	2023-10-28_19-10-02	45	4	2223.5	1576.75	2193.0	1588.0
bumblebox-01_2023-10-28_19-10-02	01	2023-10-28_19-10-02	45	6	2160.0	1395.5	2154.5	1366.5
bumblebox-01_2023-10-28_19-10-02	01	2023-10-28_19-10-02	45	11	2461.0	1215.75	2481.0	1235.5
bumblebox-01_2023-10-28_19-10-02	01	2023-10-28_19-10-02	45	8	1168.0	1130.0	1145.0	1151.0
bumblebox-01_2023-10-28_19-10-02	01	2023-10-28_19-10-02	45	10	2765.75	997.5	2785.5	975.0
bumblebox-01_2023-10-28_19-10-02	01	2023-10-28_19-10-02	45	2	2564.5	598.5	2574.0	629.0
bumblebox-01_2023-10-28_19-10-02	01	2023-10-28_19-10-02	45	13	3072.0	2899.0	3060.0	2926.5
bumblebox-01_2023-10-28_19-10-02	01	2023-10-28_19-10-02	45	7	1629.25	2767.5	1644.5	2749.5
bumblebox-01_2023-10-28_19-10-02	01	2023-10-28_19-10-02	46	15	1933.25	2239.75	1913.5	2263.0
bumblebox-01_2023-10-28_19-10-02	01	2023-10-28_19-10-02	46	12	2302.25	2056.5	2324.0	2060.5
bumblebox-01_2023-10-28_19-10-02	01	2023-10-28_19-10-02	46	9	1921.0	1704.25	1935.5	1733.5
bumblebox-01_2023-10-28_19-10-02	01	2023-10-28_19-10-02	46	4	2237.5	1584.0	2207.0	1595.5
bumblebox-01_2023-10-28_19-10-02	01	2023-10-28_19-10-02	46	0	1767.0	1575.25	1783.0	1599.0
bumblebox-01_2023-10-28_19-10-02	01	2023-10-28_19-10-02	46	6	1990.5	1251.75	1960.0	1239.5
bumblebox-01_2023-10-28_19-10-02	01	2023-10-28_19-10-02	46	11	2456.5	1208.75	2478.5	1227.5
bumblebox-01_2023-10-28_19-10-02	01	2023-10-28_19-10-02	46	8	1168.5	1130.0	1145.5	1150.5
bumblebox-01_2023-10-28_19-10-02	01	2023-10-28_19-10-02	46	10	2765.75	998.0	2785.0	975.5
bumblebox-01_2023-10-28_19-10-02	01	2023-10-28_19-10-02	46	2	2591.5	683.5	2611.5	707.5
bumblebox-01_2023-10-28_19-10-02	01	2023-10-28_19-10-02	46	13	3072.0	2899.0	3060.0	2927.0
bumblebox-01_2023-10-28_19-10-02	01	2023-10-28_19-10-02	47	7	1629.0	2767.0	1644.0	2749.0
bumblebox-01_2023-10-28_19-10-02	01	2023-10-28_19-10-02	47	15	1931.0	2236.0	1911.0	2258.5
bumblebox-01_2023-10-28_19-10-02	01	2023-10-28_19-10-02	47	12	2316.75	2056.0	2338.5	2060.0
bumblebox-01_2023-10-28_19-10-02	01	2023-10-28_19-10-02	47	4	2226.5	1588.25	2198.0	1603.5
bumblebox-01_2023-10-28_19-10-02	01	2023-10-28_19-10-02	47	0	1778.75	1571.5	1800.5	1591.5
bumblebox-01_2023-10-28_19-10-02	01	2023-10-28_19-10-02	47	11	2457.0	1208.75	2478.5	1228.0
bumblebox-01_2023-10-28_19-10-02	01	2023-10-28_19-10-02	47	8	1168.0	1130.0	1145.0	1150.5
bumblebox-01_2023-10-28_19-10-02	01	2023-10-28_19-10-02	47	6	1792.25	1072.75	1773.0	1072.0
bumblebox-01_2023-10-28_19-10-02	01	2023-10-28_19-10-02	47	10	2766.5	997.5	2786.0	975.0
bumblebox-01_2023-10-28_19-10-02	01	2023-10-28_19-10-02	47	2	2682.0	764.75	2703.5	785.5
bumblebox-01_2023-10-28_19-10-02	01	2023-10-28_19-10-02	47	13	3072.25	2899.5	3061.0	2927.0
bumblebox-01_2023-10-28_19-10-02	01	2023-10-28_19-10-02	48	7	1629.0	2767.25	1644.5	2749.0
bumblebox-01_2023-10-28_19-10-02	01	2023-10-28_19-10-02	48	15	1946.25	2262.5	1930.0	2288.5
bumblebox-01_2023-10-28_19-10-02	01	2023-10-28_19-10-02	48	12	2322.0	2053.75	2340.0	2057.0
bumblebox-01_2023-10-28_19-10-02	01	2023-10-28_19-10-02	48	9	1944.5	1642.0	1961.0	1671.0
bumblebox-01_2023-10-28_19-10-02	01	2023-10-28_19-10-02	48	0	1788.75	1573.5	1811.0	1592.0
bumblebox-01_2023-10-28_19-10-02	01	2023-10-28_19-10-02	48	4	2210.75	1572.25	2183.5	1587.5
bumblebox-01_2023-10-28_19-10-02	01	2023-10-28_19-10-02	48	11	2458.25	1210.5	2479.5	1230.0
bumblebox-01_2023-10-28_19-10-02	01	2023-10-28_19-10-02	48	8	1168.0	1129.75	1145.0	1151.0
bumblebox-01_2023-10-28_19-10-02	01	2023-10-28_19-10-02	48	10	2761.25	1016.5	2781.5	994.5
bumblebox-01_2023-10-28_19-10-02	01	2023-10-28_19-10-02	48	13	3071.75	2899.0	3060.0	2927.5
bumblebox-01_2023-10-28_19-10-02	01	2023-10-28_19-10-02	48	2	2713.0	774.5	2739.0	787.0
bumblebox-01_2023-10-28_19-10-02	01	2023-10-28_19-10-02	49	7	1629.25	2768.0	1644.5	2750.0
bumblebox-01_2023-10-28_19-10-02	01	2023-10-28_19-10-02	49	15	1950.75	2261.0	1939.5	2289.5
bumblebox-01_2023-10-28_19-10-02	01	2023-10-28_19-10-02	49	9	1979.25	1683.5	1994.0	1711.5
bumblebox-01_2023-10-28_19-10-02	01	2023-10-28_19-10-02	49	0	1805.75	1554.0	1826.5	1573.5
bumblebox-01_2023-10-28_19-10-02	01	2023-10-28_19-10-02	49	11	2458.75	1211.0	2480.0	1231.5
bumblebox-01_2023-10-28_19-10-02	01	2023-10-28_19-10-02	49	8	1167.75	1130.5	1145.0	1151.5
bumblebox-01_2023-10-28_19-10-02	01	2023-10-28_19-10-02	49	10	2759.0	1017.75	2780.0	996.0
bumblebox-01_2023-10-28_19-10-02	01	2023-10-28_19-10-02	49	2	2800.25	802.75	2827.0	812.0
bumblebox-01_2023-10-28_19-10-02	01	2023-10-28_19-10-02	49	13	3072.0	2898.5	3060.0	2926.0
bumblebox-01_2023-10-28_19-10-02	01	2023-10-28_19-10-02	49	4	2242.5	1573.25	2212.5	1588.0
bumblebox-01_2023-10-28_19-10-02	01	2023-10-28_19-10-02	50	15	1955.25	2280.75	1946.0	2310.0
bumblebox-01_2023-10-28_19-10-02	01	2023-10-28_19-10-02	50	9	2047.0	1812.25	2073.5	1833.5
bumblebox-01_2023-10-28_19-10-02	01	2023-10-28_19-10-02	50	11	2458.0	1210.0	2478.0	1232.5
bumblebox-01_2023-10-28_19-10-02	01	2023-10-28_19-10-02	50	8	1168.25	1130.75	1145.0	1152.0
bumblebox-01_2023-10-28_19-10-02	01	2023-10-28_19-10-02	50	6	1684.5	1104.25	1666.5	1128.0
bumblebox-01_2023-10-28_19-10-02	01	2023-10-28_19-10-02	50	10	2759.5	1018.0	2781.0	997.0
bumblebox-01_2023-10-28_19-10-02	01	2023-10-28_19-10-02	50	2	2849.75	849.25	2874.0	866.0
bumblebox-01_2023-10-28_19-10-02	01	2023-10-28_19-10-02	50	13	3072.25	2899.25	3060.5	2927.0
bumblebox-01_2023-10-28_19-10-02	01	2023-10-28_19-10-02	50	7	1629.0	2768.0	1644.5	2750.0
bumblebox-01_2023-10-28_19-10-02	01	2023-10-28_19-10-02	50	4	2230.25	1586.5	2201.0	1601.5
bumblebox-01_2023-10-28_19-10-02	01	2023-10-28_19-10-02	51	15	1946.75	2269.0	1932.5	2296.0
bumblebox-01_2023-10-28_19-10-02	01	2023-10-28_19-10-02	51	9	2081.25	1757.5	2093.5	1789.0
bumblebox-01_2023-10-28_19-10-02	01	2023-10-28_19-10-02	51	0	1828.5	1545.75	1847.5	1567.0
bumblebox-01_2023-10-28_19-10-02	01	2023-10-28_19-10-02	51	6	1547.5	1267.0	1530.0	1292.5
bumblebox-01_2023-10-28_19-10-02	01	2023-10-28_19-10-02	51	11	2460.25	1211.5	2481.0	1232.5
bumblebox-01_2023-10-28_19-10-02	01	2023-10-28_19-10-02	51	8	1168.25	1130.5	1145.0	1151.0
bumblebox-01_2023-10-28_19-10-02	01	2023-10-28_19-10-02	51	10	2759.75	1017.0	2780.5	995.5
bumblebox-01_2023-10-28_19-10-02	01	2023-10-28_19-10-02	51	13	3072.0	2899.25	3060.5	2926.5
bumblebox-01_2023-10-28_19-10-02	01	2023-10-28_19-10-02	51	7	1629.5	2767.5	1644.5	2749.5
bumblebox-01_2023-10-28_19-10-02	01	2023-10-28_19-10-02	51	4	2203.75	1559.5	2176.5	1578.0
bumblebox-01_2023-10-28_19-10-02	01	2023-10-28_19-10-02	51	2	2885.0	855.25	2914.0	866.0
