## Supplementary material for "The BumbleBox: An open-source platform for quantifying behavior in bumblebee colonies": Sample BumbleBox Data Output: bumblebox-01_2023-10-28_19-40-03_raw.csv

filename	colony number	datetime	frame	ID	centroidX	centroidY	frontX	frontY
bumblebox-01_2023-10-28_19-40-03	01	2023-10-28_19-40-03	0	3	1916.0	2490.0	1941.5	2472.0
bumblebox-01_2023-10-28_19-40-03	01	2023-10-28_19-40-03	0	12	2126.5	2011.0	2096.0	2002.0
bumblebox-01_2023-10-28_19-40-03	01	2023-10-28_19-40-03	0	10	1887.0	1707.0	1885.0	1674.5
bumblebox-01_2023-10-28_19-40-03	01	2023-10-28_19-40-03	0	7	2418.75	1652.25	2430.0	1633.5
bumblebox-01_2023-10-28_19-40-03	01	2023-10-28_19-40-03	0	9	1578.25	1510.0	1556.0	1503.5
bumblebox-01_2023-10-28_19-40-03	01	2023-10-28_19-40-03	0	8	2211.75	1385.75	2235.5	1386.5
bumblebox-01_2023-10-28_19-40-03	01	2023-10-28_19-40-03	0	5	1704.25	1322.25	1678.0	1313.5
bumblebox-01_2023-10-28_19-40-03	01	2023-10-28_19-40-03	0	11	2690.75	2719.0	2667.0	2737.0
bumblebox-01_2023-10-28_19-40-03	01	2023-10-28_19-40-03	0	2	740.75	2515.5	711.0	2511.5
bumblebox-01_2023-10-28_19-40-03	01	2023-10-28_19-40-03	0	13	641.75	2287.5	631.5	2315.5
bumblebox-01_2023-10-28_19-40-03	01	2023-10-28_19-40-03	1	11	2690.5	2718.75	2666.5	2736.5
bumblebox-01_2023-10-28_19-40-03	01	2023-10-28_19-40-03	1	3	1916.0	2490.75	1942.0	2473.5
bumblebox-01_2023-10-28_19-40-03	01	2023-10-28_19-40-03	1	12	2142.75	2021.5	2112.0	2030.5
bumblebox-01_2023-10-28_19-40-03	01	2023-10-28_19-40-03	1	10	1893.75	1714.75	1886.5	1690.0
bumblebox-01_2023-10-28_19-40-03	01	2023-10-28_19-40-03	1	7	2419.25	1620.5	2433.5	1601.5
bumblebox-01_2023-10-28_19-40-03	01	2023-10-28_19-40-03	1	9	1580.0	1520.0	1555.5	1516.5
bumblebox-01_2023-10-28_19-40-03	01	2023-10-28_19-40-03	1	8	2233.5	1392.0	2257.0	1394.5
bumblebox-01_2023-10-28_19-40-03	01	2023-10-28_19-40-03	1	5	1692.5	1307.5	1675.5	1286.0
bumblebox-01_2023-10-28_19-40-03	01	2023-10-28_19-40-03	1	1	1962.25	1120.25	1955.0	1107.5
bumblebox-01_2023-10-28_19-40-03	01	2023-10-28_19-40-03	1	2	697.25	2493.0	668.5	2484.0
bumblebox-01_2023-10-28_19-40-03	01	2023-10-28_19-40-03	1	13	588.5	2305.5	576.0	2334.0
bumblebox-01_2023-10-28_19-40-03	01	2023-10-28_19-40-03	2	11	2690.5	2719.25	2666.5	2737.5
bumblebox-01_2023-10-28_19-40-03	01	2023-10-28_19-40-03	2	3	1915.0	2490.5	1941.0	2473.0
bumblebox-01_2023-10-28_19-40-03	01	2023-10-28_19-40-03	2	12	2106.75	2018.5	2081.0	2033.5
bumblebox-01_2023-10-28_19-40-03	01	2023-10-28_19-40-03	2	10	1910.25	1760.75	1900.0	1752.5
bumblebox-01_2023-10-28_19-40-03	01	2023-10-28_19-40-03	2	7	2420.75	1606.0	2435.0	1588.0
bumblebox-01_2023-10-28_19-40-03	01	2023-10-28_19-40-03	2	9	1561.5	1529.0	1538.5	1524.0
bumblebox-01_2023-10-28_19-40-03	01	2023-10-28_19-40-03	2	8	2239.25	1398.0	2263.0	1401.0
bumblebox-01_2023-10-28_19-40-03	01	2023-10-28_19-40-03	2	1	1962.25	1120.25	1955.0	1108.5
bumblebox-01_2023-10-28_19-40-03	01	2023-10-28_19-40-03	2	2	678.75	2531.75	649.0	2541.0
bumblebox-01_2023-10-28_19-40-03	01	2023-10-28_19-40-03	2	13	593.75	2369.25	587.0	2399.0
bumblebox-01_2023-10-28_19-40-03	01	2023-10-28_19-40-03	3	11	2690.25	2719.75	2666.0	2737.5
bumblebox-01_2023-10-28_19-40-03	01	2023-10-28_19-40-03	3	3	1916.5	2490.5	1942.5	2473.0
bumblebox-01_2023-10-28_19-40-03	01	2023-10-28_19-40-03	3	13	582.75	2375.5	575.5	2405.5
bumblebox-01_2023-10-28_19-40-03	01	2023-10-28_19-40-03	3	12	2101.5	2021.0	2076.0	2035.5
bumblebox-01_2023-10-28_19-40-03	01	2023-10-28_19-40-03	3	7	2349.0	1586.0	2331.5	1559.0
bumblebox-01_2023-10-28_19-40-03	01	2023-10-28_19-40-03	3	9	1561.0	1536.0	1539.0	1531.0
bumblebox-01_2023-10-28_19-40-03	01	2023-10-28_19-40-03	3	5	1692.75	1286.25	1686.0	1260.5
bumblebox-01_2023-10-28_19-40-03	01	2023-10-28_19-40-03	3	2	651.5	2546.25	620.0	2544.5
bumblebox-01_2023-10-28_19-40-03	01	2023-10-28_19-40-03	3	8	2245.5	1397.75	2268.0	1403.5
bumblebox-01_2023-10-28_19-40-03	01	2023-10-28_19-40-03	4	3	1916.5	2490.75	1942.5	2473.5
bumblebox-01_2023-10-28_19-40-03	01	2023-10-28_19-40-03	4	12	2102.75	2021.25	2074.0	2032.5
bumblebox-01_2023-10-28_19-40-03	01	2023-10-28_19-40-03	4	7	2236.25	1606.75	2209.5	1592.5
bumblebox-01_2023-10-28_19-40-03	01	2023-10-28_19-40-03	4	9	1564.75	1541.25	1541.5	1535.0
bumblebox-01_2023-10-28_19-40-03	01	2023-10-28_19-40-03	4	5	1715.25	1299.0	1714.0	1271.5
bumblebox-01_2023-10-28_19-40-03	01	2023-10-28_19-40-03	4	1	1967.75	1115.75	1962.5	1104.5
bumblebox-01_2023-10-28_19-40-03	01	2023-10-28_19-40-03	4	11	2689.75	2719.0	2666.0	2737.0
bumblebox-01_2023-10-28_19-40-03	01	2023-10-28_19-40-03	4	2	640.25	2566.25	610.5	2571.5
bumblebox-01_2023-10-28_19-40-03	01	2023-10-28_19-40-03	4	13	572.0	2387.25	560.0	2416.0
bumblebox-01_2023-10-28_19-40-03	01	2023-10-28_19-40-03	5	11	2690.0	2719.75	2666.0	2737.5
bumblebox-01_2023-10-28_19-40-03	01	2023-10-28_19-40-03	5	3	1916.5	2491.0	1943.0	2474.0
bumblebox-01_2023-10-28_19-40-03	01	2023-10-28_19-40-03	5	12	2113.75	2024.5	2085.5	2037.0
bumblebox-01_2023-10-28_19-40-03	01	2023-10-28_19-40-03	5	7	2219.25	1589.0	2190.5	1578.5
bumblebox-01_2023-10-28_19-40-03	01	2023-10-28_19-40-03	5	9	1567.0	1537.5	1544.5	1528.0
bumblebox-01_2023-10-28_19-40-03	01	2023-10-28_19-40-03	5	5	1798.75	1283.5	1802.5	1261.0
bumblebox-01_2023-10-28_19-40-03	01	2023-10-28_19-40-03	5	1	1976.25	1130.75	1968.5	1112.5
bumblebox-01_2023-10-28_19-40-03	01	2023-10-28_19-40-03	5	13	575.25	2392.75	571.0	2422.0
bumblebox-01_2023-10-28_19-40-03	01	2023-10-28_19-40-03	5	8	2195.25	1467.0	2199.0	1483.0
bumblebox-01_2023-10-28_19-40-03	01	2023-10-28_19-40-03	5	2	619.0	2567.75	591.0	2572.0
bumblebox-01_2023-10-28_19-40-03	01	2023-10-28_19-40-03	6	11	2690.25	2719.75	2666.0	2737.5
bumblebox-01_2023-10-28_19-40-03	01	2023-10-28_19-40-03	6	3	1916.5	2492.25	1943.0	2476.0
bumblebox-01_2023-10-28_19-40-03	01	2023-10-28_19-40-03	6	13	584.5	2367.25	581.5	2397.0
bumblebox-01_2023-10-28_19-40-03	01	2023-10-28_19-40-03	6	12	2111.0	2026.5	2081.5	2036.5
bumblebox-01_2023-10-28_19-40-03	01	2023-10-28_19-40-03	6	7	2244.75	1605.75	2213.5	1596.0
bumblebox-01_2023-10-28_19-40-03	01	2023-10-28_19-40-03	6	9	1567.75	1546.5	1545.5	1534.5
bumblebox-01_2023-10-28_19-40-03	01	2023-10-28_19-40-03	6	5	1837.5	1326.75	1849.0	1299.0
bumblebox-01_2023-10-28_19-40-03	01	2023-10-28_19-40-03	6	1	1982.25	1127.25	1977.5	1110.0
bumblebox-01_2023-10-28_19-40-03	01	2023-10-28_19-40-03	6	2	605.5	2577.0	580.5	2579.0
bumblebox-01_2023-10-28_19-40-03	01	2023-10-28_19-40-03	6	4	1956.5	1553.5	1957.0	1576.0
bumblebox-01_2023-10-28_19-40-03	01	2023-10-28_19-40-03	7	11	2690.25	2720.0	2666.5	2738.0
bumblebox-01_2023-10-28_19-40-03	01	2023-10-28_19-40-03	7	3	1917.0	2492.25	1944.0	2476.0
bumblebox-01_2023-10-28_19-40-03	01	2023-10-28_19-40-03	7	13	579.25	2354.0	569.5	2381.5
bumblebox-01_2023-10-28_19-40-03	01	2023-10-28_19-40-03	7	12	2098.5	2001.0	2076.0	2022.5
bumblebox-01_2023-10-28_19-40-03	01	2023-10-28_19-40-03	7	7	2243.25	1606.0	2213.0	1597.0
bumblebox-01_2023-10-28_19-40-03	01	2023-10-28_19-40-03	7	9	1565.25	1545.75	1544.0	1531.5
bumblebox-01_2023-10-28_19-40-03	01	2023-10-28_19-40-03	7	5	1953.0	1416.25	1975.0	1398.0
bumblebox-01_2023-10-28_19-40-03	01	2023-10-28_19-40-03	7	1	1981.0	1118.25	1973.5	1101.5
bumblebox-01_2023-10-28_19-40-03	01	2023-10-28_19-40-03	7	2	589.25	2569.25	563.0	2569.0
bumblebox-01_2023-10-28_19-40-03	01	2023-10-28_19-40-03	7	4	1943.75	1579.75	1941.0	1605.5
bumblebox-01_2023-10-28_19-40-03	01	2023-10-28_19-40-03	7	8	2192.25	1513.5	2187.5	1536.0
bumblebox-01_2023-10-28_19-40-03	01	2023-10-28_19-40-03	8	11	2689.5	2719.5	2665.5	2737.0
bumblebox-01_2023-10-28_19-40-03	01	2023-10-28_19-40-03	8	3	1917.75	2491.5	1945.0	2475.5
bumblebox-01_2023-10-28_19-40-03	01	2023-10-28_19-40-03	8	13	573.0	2378.5	562.5	2407.0
bumblebox-01_2023-10-28_19-40-03	01	2023-10-28_19-40-03	8	12	2110.0	2029.0	2097.0	2056.5
bumblebox-01_2023-10-28_19-40-03	01	2023-10-28_19-40-03	8	7	2286.25	1621.0	2253.5	1616.5
bumblebox-01_2023-10-28_19-40-03	01	2023-10-28_19-40-03	8	9	1563.25	1553.5	1541.5	1537.5
bumblebox-01_2023-10-28_19-40-03	01	2023-10-28_19-40-03	8	8	2186.75	1491.5	2180.5	1518.5
bumblebox-01_2023-10-28_19-40-03	01	2023-10-28_19-40-03	8	5	1959.75	1469.75	1969.5	1475.0
bumblebox-01_2023-10-28_19-40-03	01	2023-10-28_19-40-03	8	2	607.5	2560.0	583.5	2569.5
bumblebox-01_2023-10-28_19-40-03	01	2023-10-28_19-40-03	8	4	1995.75	1595.75	2009.0	1621.5
bumblebox-01_2023-10-28_19-40-03	01	2023-10-28_19-40-03	9	11	2690.25	2720.25	2667.0	2738.0
bumblebox-01_2023-10-28_19-40-03	01	2023-10-28_19-40-03	9	3	1919.25	2490.5	1946.0	2474.0
bumblebox-01_2023-10-28_19-40-03	01	2023-10-28_19-40-03	9	13	556.25	2388.25	549.5	2418.0
bumblebox-01_2023-10-28_19-40-03	01	2023-10-28_19-40-03	9	12	2130.25	2080.25	2128.5	2107.5
bumblebox-01_2023-10-28_19-40-03	01	2023-10-28_19-40-03	9	7	2275.5	1657.25	2246.0	1665.5
bumblebox-01_2023-10-28_19-40-03	01	2023-10-28_19-40-03	9	4	1988.25	1592.0	2004.0	1616.0
bumblebox-01_2023-10-28_19-40-03	01	2023-10-28_19-40-03	9	9	1557.75	1555.5	1536.5	1539.0
bumblebox-01_2023-10-28_19-40-03	01	2023-10-28_19-40-03	9	8	2186.5	1449.75	2176.5	1481.5
bumblebox-01_2023-10-28_19-40-03	01	2023-10-28_19-40-03	9	1	1974.75	1117.0	1966.5	1102.5
bumblebox-01_2023-10-28_19-40-03	01	2023-10-28_19-40-03	9	2	597.0	2564.5	579.0	2588.5
bumblebox-01_2023-10-28_19-40-03	01	2023-10-28_19-40-03	9	5	1903.25	1557.25	1912.0	1568.0
bumblebox-01_2023-10-28_19-40-03	01	2023-10-28_19-40-03	10	11	2690.5	2720.25	2667.0	2738.5
bumblebox-01_2023-10-28_19-40-03	01	2023-10-28_19-40-03	10	3	1918.25	2490.5	1945.0	2474.5
bumblebox-01_2023-10-28_19-40-03	01	2023-10-28_19-40-03	10	13	567.5	2422.0	567.0	2453.0
bumblebox-01_2023-10-28_19-40-03	01	2023-10-28_19-40-03	10	12	2145.75	2076.0	2131.0	2100.0
bumblebox-01_2023-10-28_19-40-03	01	2023-10-28_19-40-03	10	7	2217.75	1659.25	2185.0	1656.0
bumblebox-01_2023-10-28_19-40-03	01	2023-10-28_19-40-03	10	5	1899.5	1603.5	1901.0	1613.0
bumblebox-01_2023-10-28_19-40-03	01	2023-10-28_19-40-03	10	9	1566.5	1558.75	1546.0	1540.5
bumblebox-01_2023-10-28_19-40-03	01	2023-10-28_19-40-03	10	8	2197.0	1407.5	2189.5	1437.5
bumblebox-01_2023-10-28_19-40-03	01	2023-10-28_19-40-03	10	1	1973.5	1116.0	1965.0	1102.5
bumblebox-01_2023-10-28_19-40-03	01	2023-10-28_19-40-03	10	2	612.0	2583.0	603.0	2613.0
bumblebox-01_2023-10-28_19-40-03	01	2023-10-28_19-40-03	10	4	1988.5	1592.25	2002.5	1617.5
bumblebox-01_2023-10-28_19-40-03	01	2023-10-28_19-40-03	11	11	2690.5	2720.75	2666.5	2738.5
bumblebox-01_2023-10-28_19-40-03	01	2023-10-28_19-40-03	11	3	1918.25	2492.75	1945.5	2477.5
bumblebox-01_2023-10-28_19-40-03	01	2023-10-28_19-40-03	11	13	587.75	2456.75	591.0	2488.0
bumblebox-01_2023-10-28_19-40-03	01	2023-10-28_19-40-03	11	12	2124.5	2044.5	2127.0	2072.0
bumblebox-01_2023-10-28_19-40-03	01	2023-10-28_19-40-03	11	7	2201.0	1651.5	2168.0	1651.5
bumblebox-01_2023-10-28_19-40-03	01	2023-10-28_19-40-03	11	4	1990.0	1609.0	1985.5	1641.5
bumblebox-01_2023-10-28_19-40-03	01	2023-10-28_19-40-03	11	9	1559.0	1532.5	1542.0	1511.0
bumblebox-01_2023-10-28_19-40-03	01	2023-10-28_19-40-03	11	8	2175.25	1443.75	2169.5	1475.0
bumblebox-01_2023-10-28_19-40-03	01	2023-10-28_19-40-03	12	11	2690.5	2720.0	2667.0	2737.5
bumblebox-01_2023-10-28_19-40-03	01	2023-10-28_19-40-03	12	13	570.0	2527.25	573.5	2558.5
bumblebox-01_2023-10-28_19-40-03	01	2023-10-28_19-40-03	12	3	1917.0	2489.25	1944.0	2473.0
bumblebox-01_2023-10-28_19-40-03	01	2023-10-28_19-40-03	12	12	2130.5	2041.5	2148.5	2065.0
bumblebox-01_2023-10-28_19-40-03	01	2023-10-28_19-40-03	12	4	1967.5	1742.5	1971.0	1775.5
bumblebox-01_2023-10-28_19-40-03	01	2023-10-28_19-40-03	12	7	2217.0	1666.25	2184.5	1668.0
bumblebox-01_2023-10-28_19-40-03	01	2023-10-28_19-40-03	12	9	1574.0	1565.25	1552.5	1546.0
bumblebox-01_2023-10-28_19-40-03	01	2023-10-28_19-40-03	12	8	2153.75	1488.0	2144.0	1518.0
bumblebox-01_2023-10-28_19-40-03	01	2023-10-28_19-40-03	12	2	710.25	2632.75	736.5	2649.5
bumblebox-01_2023-10-28_19-40-03	01	2023-10-28_19-40-03	13	11	2690.25	2720.0	2666.5	2738.0
bumblebox-01_2023-10-28_19-40-03	01	2023-10-28_19-40-03	13	3	1917.0	2488.25	1943.5	2471.5
bumblebox-01_2023-10-28_19-40-03	01	2023-10-28_19-40-03	13	12	2132.25	2030.25	2164.5	2034.0
bumblebox-01_2023-10-28_19-40-03	01	2023-10-28_19-40-03	13	4	1955.0	1724.5	1961.0	1756.5
bumblebox-01_2023-10-28_19-40-03	01	2023-10-28_19-40-03	13	7	2227.5	1678.25	2195.5	1672.0
bumblebox-01_2023-10-28_19-40-03	01	2023-10-28_19-40-03	13	9	1567.25	1550.5	1547.5	1529.5
bumblebox-01_2023-10-28_19-40-03	01	2023-10-28_19-40-03	13	8	2156.75	1448.5	2137.5	1470.0
bumblebox-01_2023-10-28_19-40-03	01	2023-10-28_19-40-03	13	2	808.25	2711.75	833.5	2730.5
bumblebox-01_2023-10-28_19-40-03	01	2023-10-28_19-40-03	13	13	593.0	2577.0	596.5	2606.0
bumblebox-01_2023-10-28_19-40-03	01	2023-10-28_19-40-03	13	1	1965.25	1114.5	1957.5	1103.5
bumblebox-01_2023-10-28_19-40-03	01	2023-10-28_19-40-03	14	11	2690.25	2720.0	2666.5	2738.0
bumblebox-01_2023-10-28_19-40-03	01	2023-10-28_19-40-03	14	3	1916.5	2488.5	1943.5	2472.0
bumblebox-01_2023-10-28_19-40-03	01	2023-10-28_19-40-03	14	12	2176.0	2003.75	2203.0	1992.5
bumblebox-01_2023-10-28_19-40-03	01	2023-10-28_19-40-03	14	4	1975.5	1735.75	1983.5	1767.0
bumblebox-01_2023-10-28_19-40-03	01	2023-10-28_19-40-03	14	7	2218.0	1670.75	2185.0	1666.5
bumblebox-01_2023-10-28_19-40-03	01	2023-10-28_19-40-03	14	9	1566.0	1554.25	1547.5	1533.5
bumblebox-01_2023-10-28_19-40-03	01	2023-10-28_19-40-03	14	1	1980.0	1144.25	1970.5	1125.0
bumblebox-01_2023-10-28_19-40-03	01	2023-10-28_19-40-03	14	2	809.5	2722.5	829.0	2747.0
bumblebox-01_2023-10-28_19-40-03	01	2023-10-28_19-40-03	14	13	614.75	2607.5	620.5	2636.5
bumblebox-01_2023-10-28_19-40-03	01	2023-10-28_19-40-03	14	8	2118.75	1457.25	2092.0	1467.5
bumblebox-01_2023-10-28_19-40-03	01	2023-10-28_19-40-03	15	11	2690.0	2720.25	2666.0	2738.0
bumblebox-01_2023-10-28_19-40-03	01	2023-10-28_19-40-03	15	3	1916.75	2487.75	1943.5	2471.0
bumblebox-01_2023-10-28_19-40-03	01	2023-10-28_19-40-03	15	12	2263.5	2084.0	2247.0	2070.0
bumblebox-01_2023-10-28_19-40-03	01	2023-10-28_19-40-03	15	4	1959.25	1718.25	1964.0	1750.0
bumblebox-01_2023-10-28_19-40-03	01	2023-10-28_19-40-03	15	7	2222.25	1682.25	2189.5	1680.5
bumblebox-01_2023-10-28_19-40-03	01	2023-10-28_19-40-03	15	9	1564.5	1558.5	1545.0	1537.0
bumblebox-01_2023-10-28_19-40-03	01	2023-10-28_19-40-03	15	2	837.25	2697.0	863.5	2713.5
bumblebox-01_2023-10-28_19-40-03	01	2023-10-28_19-40-03	15	13	619.25	2590.0	629.5	2618.5
bumblebox-01_2023-10-28_19-40-03	01	2023-10-28_19-40-03	16	11	2690.25	2720.0	2666.5	2738.0
bumblebox-01_2023-10-28_19-40-03	01	2023-10-28_19-40-03	16	3	1911.25	2483.5	1937.0	2465.5
bumblebox-01_2023-10-28_19-40-03	01	2023-10-28_19-40-03	16	12	2194.5	2050.75	2168.0	2034.0
bumblebox-01_2023-10-28_19-40-03	01	2023-10-28_19-40-03	16	4	1971.75	1713.5	1967.5	1746.0
bumblebox-01_2023-10-28_19-40-03	01	2023-10-28_19-40-03	16	7	2213.5	1682.5	2180.5	1678.5
bumblebox-01_2023-10-28_19-40-03	01	2023-10-28_19-40-03	16	9	1568.0	1560.25	1549.0	1538.5
bumblebox-01_2023-10-28_19-40-03	01	2023-10-28_19-40-03	16	1	1986.25	1191.75	1969.5	1167.0
bumblebox-01_2023-10-28_19-40-03	01	2023-10-28_19-40-03	16	2	838.25	2678.25	869.0	2686.5
bumblebox-01_2023-10-28_19-40-03	01	2023-10-28_19-40-03	16	13	624.75	2574.5	637.0	2602.5
bumblebox-01_2023-10-28_19-40-03	01	2023-10-28_19-40-03	17	11	2690.25	2719.75	2666.5	2737.5
bumblebox-01_2023-10-28_19-40-03	01	2023-10-28_19-40-03	17	2	890.0	2664.0	921.0	2671.0
bumblebox-01_2023-10-28_19-40-03	01	2023-10-28_19-40-03	17	3	1913.25	2482.25	1939.0	2464.0
bumblebox-01_2023-10-28_19-40-03	01	2023-10-28_19-40-03	17	12	2185.5	2039.0	2154.5	2029.0
bumblebox-01_2023-10-28_19-40-03	01	2023-10-28_19-40-03	17	4	1985.25	1745.0	1989.0	1778.0
bumblebox-01_2023-10-28_19-40-03	01	2023-10-28_19-40-03	17	7	2278.0	1716.25	2248.0	1719.5
bumblebox-01_2023-10-28_19-40-03	01	2023-10-28_19-40-03	17	9	1575.75	1567.75	1554.0	1547.5
bumblebox-01_2023-10-28_19-40-03	01	2023-10-28_19-40-03	17	1	1957.0	1188.0	1942.0	1162.0
bumblebox-01_2023-10-28_19-40-03	01	2023-10-28_19-40-03	17	13	624.5	2604.5	630.0	2635.0
bumblebox-01_2023-10-28_19-40-03	01	2023-10-28_19-40-03	18	11	2690.0	2720.0	2667.0	2738.0
bumblebox-01_2023-10-28_19-40-03	01	2023-10-28_19-40-03	18	2	944.5	2624.25	975.5	2622.0
bumblebox-01_2023-10-28_19-40-03	01	2023-10-28_19-40-03	18	3	1913.25	2484.5	1939.5	2466.5
bumblebox-01_2023-10-28_19-40-03	01	2023-10-28_19-40-03	18	12	2179.0	2022.25	2149.5	2009.0
bumblebox-01_2023-10-28_19-40-03	01	2023-10-28_19-40-03	18	4	1945.75	1749.0	1954.0	1781.0
bumblebox-01_2023-10-28_19-40-03	01	2023-10-28_19-40-03	18	7	2227.25	1744.75	2197.5	1757.5
bumblebox-01_2023-10-28_19-40-03	01	2023-10-28_19-40-03	18	9	1575.0	1558.25	1552.5	1540.0
bumblebox-01_2023-10-28_19-40-03	01	2023-10-28_19-40-03	18	1	1975.0	1251.5	1954.5	1225.5
bumblebox-01_2023-10-28_19-40-03	01	2023-10-28_19-40-03	18	13	609.25	2654.25	606.0	2685.0
bumblebox-01_2023-10-28_19-40-03	01	2023-10-28_19-40-03	19	13	600.75	2718.25	600.5	2748.5
bumblebox-01_2023-10-28_19-40-03	01	2023-10-28_19-40-03	19	3	1912.75	2481.75	1938.5	2463.5
bumblebox-01_2023-10-28_19-40-03	01	2023-10-28_19-40-03	19	15	1951.25	2103.5	1958.0	2101.0
bumblebox-01_2023-10-28_19-40-03	01	2023-10-28_19-40-03	19	12	2186.25	2029.75	2156.5	2015.5
bumblebox-01_2023-10-28_19-40-03	01	2023-10-28_19-40-03	19	7	2289.75	1669.75	2261.5	1676.5
bumblebox-01_2023-10-28_19-40-03	01	2023-10-28_19-40-03	19	9	1581.0	1546.75	1558.0	1530.5
bumblebox-01_2023-10-28_19-40-03	01	2023-10-28_19-40-03	19	1	1967.0	1252.5	1940.5	1231.0
bumblebox-01_2023-10-28_19-40-03	01	2023-10-28_19-40-03	19	11	2690.0	2719.75	2666.5	2737.5
bumblebox-01_2023-10-28_19-40-03	01	2023-10-28_19-40-03	19	2	1050.25	2617.75	1080.5	2625.0
bumblebox-01_2023-10-28_19-40-03	01	2023-10-28_19-40-03	19	4	1977.25	1638.0	2002.5	1654.5
bumblebox-01_2023-10-28_19-40-03	01	2023-10-28_19-40-03	20	11	2690.75	2720.5	2667.0	2738.5
bumblebox-01_2023-10-28_19-40-03	01	2023-10-28_19-40-03	20	2	1171.5	2691.0	1196.0	2709.5
bumblebox-01_2023-10-28_19-40-03	01	2023-10-28_19-40-03	20	3	1906.75	2478.0	1931.0	2458.0
bumblebox-01_2023-10-28_19-40-03	01	2023-10-28_19-40-03	20	12	2187.0	2028.25	2157.5	2014.5
bumblebox-01_2023-10-28_19-40-03	01	2023-10-28_19-40-03	20	7	2346.25	1684.75	2335.5	1714.0
bumblebox-01_2023-10-28_19-40-03	01	2023-10-28_19-40-03	20	4	2055.25	1567.5	2083.5	1579.5
bumblebox-01_2023-10-28_19-40-03	01	2023-10-28_19-40-03	20	9	1572.25	1543.75	1550.5	1529.0
bumblebox-01_2023-10-28_19-40-03	01	2023-10-28_19-40-03	20	1	1932.5	1261.75	1900.0	1252.5
bumblebox-01_2023-10-28_19-40-03	01	2023-10-28_19-40-03	20	13	612.5	2721.25	617.5	2751.5
bumblebox-01_2023-10-28_19-40-03	01	2023-10-28_19-40-03	21	2	1201.25	2760.0	1215.0	2788.0
bumblebox-01_2023-10-28_19-40-03	01	2023-10-28_19-40-03	21	11	2690.25	2720.0	2667.0	2737.5
bumblebox-01_2023-10-28_19-40-03	01	2023-10-28_19-40-03	21	3	1899.25	2477.75	1923.0	2457.0
bumblebox-01_2023-10-28_19-40-03	01	2023-10-28_19-40-03	21	12	2186.25	2024.0	2157.0	2009.5
bumblebox-01_2023-10-28_19-40-03	01	2023-10-28_19-40-03	21	7	2417.25	1837.0	2408.0	1869.5
bumblebox-01_2023-10-28_19-40-03	01	2023-10-28_19-40-03	21	4	2093.25	1556.5	2125.0	1566.0
bumblebox-01_2023-10-28_19-40-03	01	2023-10-28_19-40-03	21	9	1578.75	1518.0	1559.0	1502.0
bumblebox-01_2023-10-28_19-40-03	01	2023-10-28_19-40-03	21	1	1847.5	1284.5	1814.5	1289.5
bumblebox-01_2023-10-28_19-40-03	01	2023-10-28_19-40-03	21	13	636.0	2741.5	647.0	2769.0
bumblebox-01_2023-10-28_19-40-03	01	2023-10-28_19-40-03	22	2	1216.25	2905.25	1223.5	2934.5
bumblebox-01_2023-10-28_19-40-03	01	2023-10-28_19-40-03	22	11	2689.25	2719.75	2665.5	2737.5
bumblebox-01_2023-10-28_19-40-03	01	2023-10-28_19-40-03	22	3	1897.25	2482.0	1922.0	2462.5
bumblebox-01_2023-10-28_19-40-03	01	2023-10-28_19-40-03	22	12	2166.75	2019.75	2138.0	2003.5
bumblebox-01_2023-10-28_19-40-03	01	2023-10-28_19-40-03	22	7	2414.25	1741.5	2432.5	1762.5
bumblebox-01_2023-10-28_19-40-03	01	2023-10-28_19-40-03	22	9	1576.75	1527.5	1556.5	1511.0
bumblebox-01_2023-10-28_19-40-03	01	2023-10-28_19-40-03	22	1	1823.25	1311.25	1791.5	1322.0
bumblebox-01_2023-10-28_19-40-03	01	2023-10-28_19-40-03	22	13	676.0	2723.75	695.5	2747.0
bumblebox-01_2023-10-28_19-40-03	01	2023-10-28_19-40-03	22	4	2065.25	1550.75	2096.5	1560.5
bumblebox-01_2023-10-28_19-40-03	01	2023-10-28_19-40-03	23	2	1274.5	2957.5	1303.0	2970.5
bumblebox-01_2023-10-28_19-40-03	01	2023-10-28_19-40-03	23	11	2689.75	2720.75	2666.0	2738.5
bumblebox-01_2023-10-28_19-40-03	01	2023-10-28_19-40-03	23	3	1916.0	2478.75	1941.5	2460.5
bumblebox-01_2023-10-28_19-40-03	01	2023-10-28_19-40-03	23	12	2155.25	2017.75	2128.0	1999.5
bumblebox-01_2023-10-28_19-40-03	01	2023-10-28_19-40-03	23	9	1572.75	1527.5	1553.0	1509.0
bumblebox-01_2023-10-28_19-40-03	01	2023-10-28_19-40-03	23	4	2095.25	1499.0	2117.5	1489.5
bumblebox-01_2023-10-28_19-40-03	01	2023-10-28_19-40-03	23	1	1779.75	1363.75	1747.0	1369.0
bumblebox-01_2023-10-28_19-40-03	01	2023-10-28_19-40-03	23	13	699.0	2708.5	718.0	2731.5
bumblebox-01_2023-10-28_19-40-03	01	2023-10-28_19-40-03	24	2	1429.25	2946.5	1460.5	2947.0
bumblebox-01_2023-10-28_19-40-03	01	2023-10-28_19-40-03	24	11	2689.5	2720.0	2666.0	2738.0
bumblebox-01_2023-10-28_19-40-03	01	2023-10-28_19-40-03	24	3	1941.5	2481.0	1968.5	2466.5
bumblebox-01_2023-10-28_19-40-03	01	2023-10-28_19-40-03	24	12	2151.75	2015.5	2124.5	1998.0
bumblebox-01_2023-10-28_19-40-03	01	2023-10-28_19-40-03	24	9	1575.0	1519.0	1557.5	1500.0
bumblebox-01_2023-10-28_19-40-03	01	2023-10-28_19-40-03	24	1	1792.25	1333.25	1759.0	1332.0
bumblebox-01_2023-10-28_19-40-03	01	2023-10-28_19-40-03	24	13	747.5	2711.25	772.0	2729.0
bumblebox-01_2023-10-28_19-40-03	01	2023-10-28_19-40-03	25	2	1504.25	2980.5	1534.0	2988.5
bumblebox-01_2023-10-28_19-40-03	01	2023-10-28_19-40-03	25	11	2689.5	2720.75	2666.0	2738.0
bumblebox-01_2023-10-28_19-40-03	01	2023-10-28_19-40-03	25	3	1977.0	2457.75	2004.0	2442.5
bumblebox-01_2023-10-28_19-40-03	01	2023-10-28_19-40-03	25	12	2154.25	2016.5	2125.5	2000.5
bumblebox-01_2023-10-28_19-40-03	01	2023-10-28_19-40-03	25	9	1574.5	1521.25	1556.0	1502.5
bumblebox-01_2023-10-28_19-40-03	01	2023-10-28_19-40-03	25	1	1798.5	1330.75	1765.5	1331.0
bumblebox-01_2023-10-28_19-40-03	01	2023-10-28_19-40-03	25	13	791.5	2719.25	818.0	2734.5
bumblebox-01_2023-10-28_19-40-03	01	2023-10-28_19-40-03	26	11	2687.75	2719.75	2664.5	2737.5
bumblebox-01_2023-10-28_19-40-03	01	2023-10-28_19-40-03	26	3	1983.25	2422.0	2005.5	2400.0
bumblebox-01_2023-10-28_19-40-03	01	2023-10-28_19-40-03	26	12	2151.0	2011.0	2122.5	1996.0
bumblebox-01_2023-10-28_19-40-03	01	2023-10-28_19-40-03	26	4	2097.5	1546.25	2066.5	1545.5
bumblebox-01_2023-10-28_19-40-03	01	2023-10-28_19-40-03	26	9	1574.5	1526.25	1555.5	1507.0
bumblebox-01_2023-10-28_19-40-03	01	2023-10-28_19-40-03	26	5	2149.0	1452.25	2153.0	1423.0
bumblebox-01_2023-10-28_19-40-03	01	2023-10-28_19-40-03	26	1	1798.5	1335.0	1765.0	1335.0
bumblebox-01_2023-10-28_19-40-03	01	2023-10-28_19-40-03	26	13	848.25	2700.0	878.0	2709.0
bumblebox-01_2023-10-28_19-40-03	01	2023-10-28_19-40-03	27	11	2686.5	2716.25	2663.0	2734.0
bumblebox-01_2023-10-28_19-40-03	01	2023-10-28_19-40-03	27	3	1965.25	2414.5	1983.0	2389.0
bumblebox-01_2023-10-28_19-40-03	01	2023-10-28_19-40-03	27	12	2146.0	2006.0	2117.5	1990.5
bumblebox-01_2023-10-28_19-40-03	01	2023-10-28_19-40-03	27	10	1923.5	1809.5	1936.5	1820.0
bumblebox-01_2023-10-28_19-40-03	01	2023-10-28_19-40-03	27	4	2074.75	1552.25	2044.0	1565.5
bumblebox-01_2023-10-28_19-40-03	01	2023-10-28_19-40-03	27	9	1574.25	1524.5	1555.0	1506.0
bumblebox-01_2023-10-28_19-40-03	01	2023-10-28_19-40-03	27	5	2153.25	1436.25	2159.0	1410.5
bumblebox-01_2023-10-28_19-40-03	01	2023-10-28_19-40-03	27	1	1812.25	1345.0	1780.5	1334.0
bumblebox-01_2023-10-28_19-40-03	01	2023-10-28_19-40-03	27	13	895.25	2666.25	924.5	2676.5
bumblebox-01_2023-10-28_19-40-03	01	2023-10-28_19-40-03	28	11	2690.75	2714.5	2666.5	2732.0
bumblebox-01_2023-10-28_19-40-03	01	2023-10-28_19-40-03	28	13	953.25	2632.0	983.5	2636.5
bumblebox-01_2023-10-28_19-40-03	01	2023-10-28_19-40-03	28	3	1965.25	2420.75	1983.0	2395.5
bumblebox-01_2023-10-28_19-40-03	01	2023-10-28_19-40-03	28	12	2143.75	2004.0	2115.5	1989.0
bumblebox-01_2023-10-28_19-40-03	01	2023-10-28_19-40-03	28	10	1943.75	1841.0	1954.5	1848.0
bumblebox-01_2023-10-28_19-40-03	01	2023-10-28_19-40-03	28	4	2066.75	1565.5	2054.5	1592.5
bumblebox-01_2023-10-28_19-40-03	01	2023-10-28_19-40-03	28	9	1583.5	1539.75	1561.5	1521.0
bumblebox-01_2023-10-28_19-40-03	01	2023-10-28_19-40-03	28	1	1801.75	1336.75	1781.5	1310.5
bumblebox-01_2023-10-28_19-40-03	01	2023-10-28_19-40-03	29	11	2689.75	2715.5	2666.0	2733.0
bumblebox-01_2023-10-28_19-40-03	01	2023-10-28_19-40-03	29	13	1021.25	2647.75	1051.5	2653.5
bumblebox-01_2023-10-28_19-40-03	01	2023-10-28_19-40-03	29	3	1952.0	2436.5	1970.0	2411.0
bumblebox-01_2023-10-28_19-40-03	01	2023-10-28_19-40-03	29	12	2161.5	2010.25	2131.5	1997.0
bumblebox-01_2023-10-28_19-40-03	01	2023-10-28_19-40-03	29	10	1977.25	1831.0	1988.0	1821.0
bumblebox-01_2023-10-28_19-40-03	01	2023-10-28_19-40-03	29	4	2075.0	1564.0	2060.5	1591.0
bumblebox-01_2023-10-28_19-40-03	01	2023-10-28_19-40-03	29	9	1581.5	1546.25	1560.5	1526.0
bumblebox-01_2023-10-28_19-40-03	01	2023-10-28_19-40-03	29	1	1783.5	1279.25	1765.0	1252.0
bumblebox-01_2023-10-28_19-40-03	01	2023-10-28_19-40-03	30	2	2098.75	2946.25	2123.5	2928.0
bumblebox-01_2023-10-28_19-40-03	01	2023-10-28_19-40-03	30	11	2689.0	2716.5	2665.0	2733.5
bumblebox-01_2023-10-28_19-40-03	01	2023-10-28_19-40-03	30	3	1954.25	2440.75	1974.5	2417.5
bumblebox-01_2023-10-28_19-40-03	01	2023-10-28_19-40-03	30	12	2153.75	2005.75	2124.5	1992.5
bumblebox-01_2023-10-28_19-40-03	01	2023-10-28_19-40-03	30	10	1947.5	1821.75	1954.5	1820.0
bumblebox-01_2023-10-28_19-40-03	01	2023-10-28_19-40-03	30	9	1579.0	1547.25	1559.0	1528.5
bumblebox-01_2023-10-28_19-40-03	01	2023-10-28_19-40-03	30	1	1783.5	1278.25	1765.5	1251.0
bumblebox-01_2023-10-28_19-40-03	01	2023-10-28_19-40-03	30	13	1143.75	2691.5	1173.0	2696.5
bumblebox-01_2023-10-28_19-40-03	01	2023-10-28_19-40-03	30	4	2080.5	1567.5	2066.0	1594.0
bumblebox-01_2023-10-28_19-40-03	01	2023-10-28_19-40-03	31	2	2250.0	2883.5	2276.5	2868.5
bumblebox-01_2023-10-28_19-40-03	01	2023-10-28_19-40-03	31	13	1253.0	2816.5	1277.0	2833.0
bumblebox-01_2023-10-28_19-40-03	01	2023-10-28_19-40-03	31	11	2689.0	2717.0	2664.5	2734.5
bumblebox-01_2023-10-28_19-40-03	01	2023-10-28_19-40-03	31	3	1942.0	2426.25	1957.5	2399.5
bumblebox-01_2023-10-28_19-40-03	01	2023-10-28_19-40-03	31	12	2199.0	2031.0	2167.0	2025.0
bumblebox-01_2023-10-28_19-40-03	01	2023-10-28_19-40-03	31	4	2075.75	1581.5	2064.5	1610.0
bumblebox-01_2023-10-28_19-40-03	01	2023-10-28_19-40-03	31	9	1572.75	1557.0	1553.5	1536.5
bumblebox-01_2023-10-28_19-40-03	01	2023-10-28_19-40-03	31	1	1769.5	1272.75	1750.5	1247.0
bumblebox-01_2023-10-28_19-40-03	01	2023-10-28_19-40-03	32	2	2416.25	2854.5	2441.0	2836.5
bumblebox-01_2023-10-28_19-40-03	01	2023-10-28_19-40-03	32	13	1284.0	2827.75	1307.5	2847.5
bumblebox-01_2023-10-28_19-40-03	01	2023-10-28_19-40-03	32	11	2689.75	2716.75	2666.0	2734.0
bumblebox-01_2023-10-28_19-40-03	01	2023-10-28_19-40-03	32	3	1948.75	2414.75	1966.5	2389.0
bumblebox-01_2023-10-28_19-40-03	01	2023-10-28_19-40-03	32	12	2202.0	2024.75	2170.5	2015.0
bumblebox-01_2023-10-28_19-40-03	01	2023-10-28_19-40-03	32	10	1961.75	1864.75	1977.5	1883.0
bumblebox-01_2023-10-28_19-40-03	01	2023-10-28_19-40-03	32	9	1571.0	1559.0	1551.5	1538.5
bumblebox-01_2023-10-28_19-40-03	01	2023-10-28_19-40-03	32	1	1757.25	1281.0	1737.5	1255.0
bumblebox-01_2023-10-28_19-40-03	01	2023-10-28_19-40-03	32	6	2016.25	1114.0	1990.5	1115.0
bumblebox-01_2023-10-28_19-40-03	01	2023-10-28_19-40-03	32	4	2069.25	1584.0	2061.0	1613.0
bumblebox-01_2023-10-28_19-40-03	01	2023-10-28_19-40-03	33	13	1418.0	2853.0	1445.0	2868.0
bumblebox-01_2023-10-28_19-40-03	01	2023-10-28_19-40-03	33	2	2502.0	2746.25	2514.0	2717.5
bumblebox-01_2023-10-28_19-40-03	01	2023-10-28_19-40-03	33	11	2695.25	2713.0	2672.5	2732.0
bumblebox-01_2023-10-28_19-40-03	01	2023-10-28_19-40-03	33	3	1974.25	2393.25	1996.0	2371.0
bumblebox-01_2023-10-28_19-40-03	01	2023-10-28_19-40-03	33	12	2191.5	2016.5	2161.0	2004.5
bumblebox-01_2023-10-28_19-40-03	01	2023-10-28_19-40-03	33	10	1970.5	1870.75	1988.5	1893.0
bumblebox-01_2023-10-28_19-40-03	01	2023-10-28_19-40-03	33	4	2077.75	1583.5	2075.0	1611.0
bumblebox-01_2023-10-28_19-40-03	01	2023-10-28_19-40-03	33	9	1572.0	1564.0	1553.0	1543.0
bumblebox-01_2023-10-28_19-40-03	01	2023-10-28_19-40-03	33	1	1793.5	1348.25	1788.0	1315.0
bumblebox-01_2023-10-28_19-40-03	01	2023-10-28_19-40-03	34	13	1427.5	2827.0	1452.0	2846.0
bumblebox-01_2023-10-28_19-40-03	01	2023-10-28_19-40-03	34	2	2576.25	2563.75	2581.5	2533.0
bumblebox-01_2023-10-28_19-40-03	01	2023-10-28_19-40-03	34	3	1969.5	2372.25	1987.5	2346.5
bumblebox-01_2023-10-28_19-40-03	01	2023-10-28_19-40-03	34	12	2163.5	2017.75	2134.0	2003.5
bumblebox-01_2023-10-28_19-40-03	01	2023-10-28_19-40-03	34	4	2070.75	1585.5	2065.5	1613.5
bumblebox-01_2023-10-28_19-40-03	01	2023-10-28_19-40-03	34	9	1576.0	1555.75	1553.5	1538.0
bumblebox-01_2023-10-28_19-40-03	01	2023-10-28_19-40-03	34	1	1796.75	1350.0	1797.0	1316.5
bumblebox-01_2023-10-28_19-40-03	01	2023-10-28_19-40-03	34	5	2187.5	1318.0	2189.0	1297.0
bumblebox-01_2023-10-28_19-40-03	01	2023-10-28_19-40-03	34	11	2702.75	2716.25	2680.0	2734.0
bumblebox-01_2023-10-28_19-40-03	01	2023-10-28_19-40-03	35	13	1419.25	2862.75	1437.0	2888.0
bumblebox-01_2023-10-28_19-40-03	01	2023-10-28_19-40-03	35	11	2705.0	2714.5	2679.0	2729.0
bumblebox-01_2023-10-28_19-40-03	01	2023-10-28_19-40-03	35	3	1988.0	2374.75	2012.0	2355.5
bumblebox-01_2023-10-28_19-40-03	01	2023-10-28_19-40-03	35	2	2566.5	2291.75	2562.0	2261.5
bumblebox-01_2023-10-28_19-40-03	01	2023-10-28_19-40-03	35	12	2192.5	2022.75	2163.0	2009.5
bumblebox-01_2023-10-28_19-40-03	01	2023-10-28_19-40-03	35	4	2071.5	1590.25	2066.0	1619.0
bumblebox-01_2023-10-28_19-40-03	01	2023-10-28_19-40-03	35	9	1579.25	1540.25	1557.0	1520.5
bumblebox-01_2023-10-28_19-40-03	01	2023-10-28_19-40-03	35	5	2094.75	1362.25	2097.0	1330.0
bumblebox-01_2023-10-28_19-40-03	01	2023-10-28_19-40-03	35	1	1788.25	1320.0	1794.5	1287.5
bumblebox-01_2023-10-28_19-40-03	01	2023-10-28_19-40-03	35	6	1998.25	1107.5	1976.0	1112.0
bumblebox-01_2023-10-28_19-40-03	01	2023-10-28_19-40-03	36	11	2701.5	2713.75	2675.5	2727.0
bumblebox-01_2023-10-28_19-40-03	01	2023-10-28_19-40-03	36	3	2039.0	2345.0	2065.5	2329.5
bumblebox-01_2023-10-28_19-40-03	01	2023-10-28_19-40-03	36	2	2510.75	2049.5	2503.5	2020.0
bumblebox-01_2023-10-28_19-40-03	01	2023-10-28_19-40-03	36	12	2165.75	2018.75	2136.5	2004.5
bumblebox-01_2023-10-28_19-40-03	01	2023-10-28_19-40-03	36	10	1941.25	1850.75	1955.0	1876.5
bumblebox-01_2023-10-28_19-40-03	01	2023-10-28_19-40-03	36	4	2074.5	1595.25	2064.5	1624.0
bumblebox-01_2023-10-28_19-40-03	01	2023-10-28_19-40-03	36	9	1568.0	1515.25	1546.5	1495.5
bumblebox-01_2023-10-28_19-40-03	01	2023-10-28_19-40-03	36	5	2072.75	1337.25	2050.5	1313.0
bumblebox-01_2023-10-28_19-40-03	01	2023-10-28_19-40-03	36	1	1777.0	1256.0	1786.0	1225.0
bumblebox-01_2023-10-28_19-40-03	01	2023-10-28_19-40-03	36	6	1988.0	1110.75	1963.0	1116.0
bumblebox-01_2023-10-28_19-40-03	01	2023-10-28_19-40-03	37	13	1354.5	2992.75	1352.0	3023.0
bumblebox-01_2023-10-28_19-40-03	01	2023-10-28_19-40-03	37	3	2058.75	2320.0	2084.0	2301.5
bumblebox-01_2023-10-28_19-40-03	01	2023-10-28_19-40-03	37	12	2089.75	1976.5	2059.5	1965.0
bumblebox-01_2023-10-28_19-40-03	01	2023-10-28_19-40-03	37	2	2578.75	1859.25	2588.5	1830.0
bumblebox-01_2023-10-28_19-40-03	01	2023-10-28_19-40-03	37	9	1559.5	1506.0	1538.5	1485.5
bumblebox-01_2023-10-28_19-40-03	01	2023-10-28_19-40-03	37	5	2045.5	1342.0	2014.0	1332.0
bumblebox-01_2023-10-28_19-40-03	01	2023-10-28_19-40-03	37	1	1776.0	1264.5	1793.0	1236.0
bumblebox-01_2023-10-28_19-40-03	01	2023-10-28_19-40-03	37	6	1988.0	1115.5	1968.5	1126.5
bumblebox-01_2023-10-28_19-40-03	01	2023-10-28_19-40-03	37	11	2702.0	2713.75	2675.5	2726.5
bumblebox-01_2023-10-28_19-40-03	01	2023-10-28_19-40-03	37	4	2074.25	1603.0	2067.5	1631.0
bumblebox-01_2023-10-28_19-40-03	01	2023-10-28_19-40-03	38	13	1392.5	2991.25	1400.5	3020.5
bumblebox-01_2023-10-28_19-40-03	01	2023-10-28_19-40-03	38	11	2701.0	2712.5	2674.0	2726.0
bumblebox-01_2023-10-28_19-40-03	01	2023-10-28_19-40-03	38	3	2155.25	2227.5	2181.5	2211.5
bumblebox-01_2023-10-28_19-40-03	01	2023-10-28_19-40-03	38	12	2039.5	1949.25	2011.5	1941.5
bumblebox-01_2023-10-28_19-40-03	01	2023-10-28_19-40-03	38	2	2734.25	1626.5	2742.5	1598.5
bumblebox-01_2023-10-28_19-40-03	01	2023-10-28_19-40-03	38	9	1593.25	1538.5	1568.5	1530.5
bumblebox-01_2023-10-28_19-40-03	01	2023-10-28_19-40-03	38	5	1973.5	1394.75	1940.5	1398.5
bumblebox-01_2023-10-28_19-40-03	01	2023-10-28_19-40-03	38	1	1775.25	1243.5	1795.0	1217.0
bumblebox-01_2023-10-28_19-40-03	01	2023-10-28_19-40-03	38	6	1988.75	1123.0	1971.5	1139.0
bumblebox-01_2023-10-28_19-40-03	01	2023-10-28_19-40-03	38	7	2508.75	1798.5	2504.5	1786.0
bumblebox-01_2023-10-28_19-40-03	01	2023-10-28_19-40-03	38	4	2084.75	1606.75	2078.0	1635.5
bumblebox-01_2023-10-28_19-40-03	01	2023-10-28_19-40-03	39	11	2700.5	2712.5	2673.5	2725.5
bumblebox-01_2023-10-28_19-40-03	01	2023-10-28_19-40-03	39	3	2275.0	2157.25	2304.5	2149.5
bumblebox-01_2023-10-28_19-40-03	01	2023-10-28_19-40-03	39	12	2066.25	1963.5	2037.0	1958.5
bumblebox-01_2023-10-28_19-40-03	01	2023-10-28_19-40-03	39	4	2100.75	1608.5	2094.0	1637.0
bumblebox-01_2023-10-28_19-40-03	01	2023-10-28_19-40-03	39	9	1593.25	1525.25	1569.5	1518.0
bumblebox-01_2023-10-28_19-40-03	01	2023-10-28_19-40-03	39	2	2811.25	1449.5	2827.5	1423.5
bumblebox-01_2023-10-28_19-40-03	01	2023-10-28_19-40-03	39	5	1981.5	1411.75	1949.5	1421.0
bumblebox-01_2023-10-28_19-40-03	01	2023-10-28_19-40-03	39	1	1748.75	1306.0	1760.5	1275.0
bumblebox-01_2023-10-28_19-40-03	01	2023-10-28_19-40-03	39	6	1984.0	1129.0	1964.0	1143.5
bumblebox-01_2023-10-28_19-40-03	01	2023-10-28_19-40-03	39	7	2501.75	1774.75	2495.0	1755.5
bumblebox-01_2023-10-28_19-40-03	01	2023-10-28_19-40-03	40	11	2701.25	2711.25	2674.5	2724.0
bumblebox-01_2023-10-28_19-40-03	01	2023-10-28_19-40-03	40	3	2341.25	2180.25	2371.5	2182.0
bumblebox-01_2023-10-28_19-40-03	01	2023-10-28_19-40-03	40	12	2132.0	1992.0	2101.5	1981.5
bumblebox-01_2023-10-28_19-40-03	01	2023-10-28_19-40-03	40	4	2103.5	1608.75	2094.5	1637.0
bumblebox-01_2023-10-28_19-40-03	01	2023-10-28_19-40-03	40	9	1582.0	1518.25	1560.0	1507.0
bumblebox-01_2023-10-28_19-40-03	01	2023-10-28_19-40-03	40	5	1956.25	1426.75	1924.5	1431.0
bumblebox-01_2023-10-28_19-40-03	01	2023-10-28_19-40-03	40	2	2811.5	1385.5	2820.0	1357.5
bumblebox-01_2023-10-28_19-40-03	01	2023-10-28_19-40-03	40	1	1768.25	1285.5	1783.5	1256.0
bumblebox-01_2023-10-28_19-40-03	01	2023-10-28_19-40-03	40	6	1981.75	1126.25	1960.5	1139.5
bumblebox-01_2023-10-28_19-40-03	01	2023-10-28_19-40-03	40	7	2502.0	1775.0	2496.0	1755.0
bumblebox-01_2023-10-28_19-40-03	01	2023-10-28_19-40-03	41	11	2700.25	2711.75	2673.0	2724.5
bumblebox-01_2023-10-28_19-40-03	01	2023-10-28_19-40-03	41	3	2442.0	2188.25	2473.0	2191.5
bumblebox-01_2023-10-28_19-40-03	01	2023-10-28_19-40-03	41	12	2153.0	1996.5	2121.5	1996.0
bumblebox-01_2023-10-28_19-40-03	01	2023-10-28_19-40-03	41	4	2097.75	1603.25	2087.5	1630.0
bumblebox-01_2023-10-28_19-40-03	01	2023-10-28_19-40-03	41	9	1577.75	1543.0	1555.0	1527.0
bumblebox-01_2023-10-28_19-40-03	01	2023-10-28_19-40-03	41	5	1933.75	1449.75	1902.5	1440.0
bumblebox-01_2023-10-28_19-40-03	01	2023-10-28_19-40-03	41	1	1751.5	1285.0	1779.0	1266.5
bumblebox-01_2023-10-28_19-40-03	01	2023-10-28_19-40-03	41	2	2773.5	1264.0	2766.0	1234.0
bumblebox-01_2023-10-28_19-40-03	01	2023-10-28_19-40-03	41	6	1998.75	1118.25	1973.0	1124.5
bumblebox-01_2023-10-28_19-40-03	01	2023-10-28_19-40-03	41	7	2497.75	1775.25	2490.0	1754.5
bumblebox-01_2023-10-28_19-40-03	01	2023-10-28_19-40-03	42	3	2604.25	2167.0	2634.0	2168.5
bumblebox-01_2023-10-28_19-40-03	01	2023-10-28_19-40-03	42	12	2131.75	1996.75	2101.5	2001.5
bumblebox-01_2023-10-28_19-40-03	01	2023-10-28_19-40-03	42	4	2092.0	1599.5	2079.0	1626.5
bumblebox-01_2023-10-28_19-40-03	01	2023-10-28_19-40-03	42	9	1591.25	1548.5	1569.0	1528.5
bumblebox-01_2023-10-28_19-40-03	01	2023-10-28_19-40-03	42	5	1925.25	1448.0	1895.5	1437.5
bumblebox-01_2023-10-28_19-40-03	01	2023-10-28_19-40-03	42	1	1755.0	1292.0	1781.0	1271.5
bumblebox-01_2023-10-28_19-40-03	01	2023-10-28_19-40-03	42	6	2001.75	1108.75	1969.5	1107.5
bumblebox-01_2023-10-28_19-40-03	01	2023-10-28_19-40-03	42	2	2751.25	1121.25	2744.0	1090.5
bumblebox-01_2023-10-28_19-40-03	01	2023-10-28_19-40-03	42	11	2701.0	2711.5	2674.0	2724.0
bumblebox-01_2023-10-28_19-40-03	01	2023-10-28_19-40-03	42	7	2494.0	1771.25	2484.0	1754.0
bumblebox-01_2023-10-28_19-40-03	01	2023-10-28_19-40-03	43	11	2700.5	2711.75	2674.0	2724.5
bumblebox-01_2023-10-28_19-40-03	01	2023-10-28_19-40-03	43	12	2178.5	2022.0	2159.0	2044.5
bumblebox-01_2023-10-28_19-40-03	01	2023-10-28_19-40-03	43	7	2488.5	1765.5	2477.0	1753.0
bumblebox-01_2023-10-28_19-40-03	01	2023-10-28_19-40-03	43	4	2093.0	1602.0	2081.0	1629.5
bumblebox-01_2023-10-28_19-40-03	01	2023-10-28_19-40-03	43	9	1601.25	1551.25	1578.0	1534.0
bumblebox-01_2023-10-28_19-40-03	01	2023-10-28_19-40-03	43	5	1993.75	1428.5	1960.5	1425.0
bumblebox-01_2023-10-28_19-40-03	01	2023-10-28_19-40-03	43	1	1750.0	1298.75	1774.0	1277.0
bumblebox-01_2023-10-28_19-40-03	01	2023-10-28_19-40-03	43	6	1989.75	1121.5	1964.0	1131.0
bumblebox-01_2023-10-28_19-40-03	01	2023-10-28_19-40-03	43	2	2773.5	1092.75	2782.0	1064.5
bumblebox-01_2023-10-28_19-40-03	01	2023-10-28_19-40-03	43	3	2704.5	2199.0	2733.0	2208.5
bumblebox-01_2023-10-28_19-40-03	01	2023-10-28_19-40-03	44	11	2700.5	2711.5	2673.5	2724.5
bumblebox-01_2023-10-28_19-40-03	01	2023-10-28_19-40-03	44	3	2822.25	2222.25	2851.0	2227.5
bumblebox-01_2023-10-28_19-40-03	01	2023-10-28_19-40-03	44	12	2158.25	2024.75	2139.5	2047.5
bumblebox-01_2023-10-28_19-40-03	01	2023-10-28_19-40-03	44	7	2486.75	1762.5	2474.0	1749.5
bumblebox-01_2023-10-28_19-40-03	01	2023-10-28_19-40-03	44	4	2090.75	1598.75	2077.0	1625.5
bumblebox-01_2023-10-28_19-40-03	01	2023-10-28_19-40-03	44	9	1589.5	1563.0	1566.0	1546.5
bumblebox-01_2023-10-28_19-40-03	01	2023-10-28_19-40-03	44	5	2007.5	1420.5	1974.0	1419.5
bumblebox-01_2023-10-28_19-40-03	01	2023-10-28_19-40-03	44	1	1731.0	1321.25	1757.0	1300.0
bumblebox-01_2023-10-28_19-40-03	01	2023-10-28_19-40-03	44	6	1996.5	1119.25	1983.5	1136.0
bumblebox-01_2023-10-28_19-40-03	01	2023-10-28_19-40-03	44	2	2805.25	937.25	2807.0	906.5
bumblebox-01_2023-10-28_19-40-03	01	2023-10-28_19-40-03	45	13	1984.75	2993.5	2011.0	2986.0
bumblebox-01_2023-10-28_19-40-03	01	2023-10-28_19-40-03	45	11	2700.5	2712.0	2673.5	2725.0
bumblebox-01_2023-10-28_19-40-03	01	2023-10-28_19-40-03	45	12	2158.5	2017.75	2139.5	2041.0
bumblebox-01_2023-10-28_19-40-03	01	2023-10-28_19-40-03	45	7	2438.5	1746.25	2416.0	1733.5
bumblebox-01_2023-10-28_19-40-03	01	2023-10-28_19-40-03	45	9	1583.0	1565.25	1561.0	1548.0
bumblebox-01_2023-10-28_19-40-03	01	2023-10-28_19-40-03	45	5	2002.0	1422.25	1968.0	1420.5
bumblebox-01_2023-10-28_19-40-03	01	2023-10-28_19-40-03	45	1	1745.25	1330.75	1773.0	1314.0
bumblebox-01_2023-10-28_19-40-03	01	2023-10-28_19-40-03	45	6	2024.25	1119.25	1994.5	1125.0
bumblebox-01_2023-10-28_19-40-03	01	2023-10-28_19-40-03	45	3	2916.0	2299.75	2939.0	2318.5
bumblebox-01_2023-10-28_19-40-03	01	2023-10-28_19-40-03	45	4	2088.25	1605.0	2079.0	1632.5
bumblebox-01_2023-10-28_19-40-03	01	2023-10-28_19-40-03	45	2	2919.5	856.25	2941.5	837.5
bumblebox-01_2023-10-28_19-40-03	01	2023-10-28_19-40-03	46	13	2124.25	2978.5	2151.5	2972.5
bumblebox-01_2023-10-28_19-40-03	01	2023-10-28_19-40-03	46	11	2700.75	2712.0	2674.0	2725.0
bumblebox-01_2023-10-28_19-40-03	01	2023-10-28_19-40-03	46	12	2159.5	2024.25	2138.5	2046.5
bumblebox-01_2023-10-28_19-40-03	01	2023-10-28_19-40-03	46	7	2397.25	1679.5	2375.5	1655.5
bumblebox-01_2023-10-28_19-40-03	01	2023-10-28_19-40-03	46	4	2092.0	1607.5	2085.5	1635.0
bumblebox-01_2023-10-28_19-40-03	01	2023-10-28_19-40-03	46	9	1584.5	1572.5	1563.0	1553.5
bumblebox-01_2023-10-28_19-40-03	01	2023-10-28_19-40-03	46	5	1996.75	1411.0	1964.5	1403.0
bumblebox-01_2023-10-28_19-40-03	01	2023-10-28_19-40-03	46	1	1737.75	1322.75	1762.5	1302.0
bumblebox-01_2023-10-28_19-40-03	01	2023-10-28_19-40-03	46	6	2027.25	1126.25	1997.5	1132.5
bumblebox-01_2023-10-28_19-40-03	01	2023-10-28_19-40-03	46	3	2968.5	2361.25	2983.0	2387.5
bumblebox-01_2023-10-28_19-40-03	01	2023-10-28_19-40-03	46	2	3100.75	795.0	3125.5	778.5
bumblebox-01_2023-10-28_19-40-03	01	2023-10-28_19-40-03	47	13	2230.75	2934.0	2256.5	2923.0
bumblebox-01_2023-10-28_19-40-03	01	2023-10-28_19-40-03	47	11	2700.0	2712.5	2673.0	2725.0
bumblebox-01_2023-10-28_19-40-03	01	2023-10-28_19-40-03	47	12	2153.5	2025.5	2133.0	2047.5
bumblebox-01_2023-10-28_19-40-03	01	2023-10-28_19-40-03	47	7	2279.0	1648.0	2256.5	1624.0
bumblebox-01_2023-10-28_19-40-03	01	2023-10-28_19-40-03	47	4	2072.75	1607.75	2067.5	1636.5
bumblebox-01_2023-10-28_19-40-03	01	2023-10-28_19-40-03	47	9	1585.25	1572.0	1563.5	1554.0
bumblebox-01_2023-10-28_19-40-03	01	2023-10-28_19-40-03	47	5	2011.25	1407.25	1979.5	1397.5
bumblebox-01_2023-10-28_19-40-03	01	2023-10-28_19-40-03	47	1	1752.75	1319.0	1774.5	1295.0
bumblebox-01_2023-10-28_19-40-03	01	2023-10-28_19-40-03	47	6	2029.5	1128.0	1999.0	1134.0
bumblebox-01_2023-10-28_19-40-03	01	2023-10-28_19-40-03	47	3	3009.5	2447.5	3016.5	2476.0
bumblebox-01_2023-10-28_19-40-03	01	2023-10-28_19-40-03	47	2	3167.5	827.75	3195.0	840.0
bumblebox-01_2023-10-28_19-40-03	01	2023-10-28_19-40-03	48	13	2317.5	2930.0	2336.0	2906.0
bumblebox-01_2023-10-28_19-40-03	01	2023-10-28_19-40-03	48	11	2700.25	2712.0	2673.0	2724.5
bumblebox-01_2023-10-28_19-40-03	01	2023-10-28_19-40-03	48	3	2970.75	2550.0	2961.0	2577.0
bumblebox-01_2023-10-28_19-40-03	01	2023-10-28_19-40-03	48	12	2167.75	2033.25	2140.0	2049.5
bumblebox-01_2023-10-28_19-40-03	01	2023-10-28_19-40-03	48	4	2049.0	1655.0	2052.5	1686.0
bumblebox-01_2023-10-28_19-40-03	01	2023-10-28_19-40-03	48	7	2282.75	1613.5	2264.5	1586.5
bumblebox-01_2023-10-28_19-40-03	01	2023-10-28_19-40-03	48	9	1584.25	1572.5	1563.5	1553.5
bumblebox-01_2023-10-28_19-40-03	01	2023-10-28_19-40-03	48	5	2018.25	1397.75	1985.5	1391.5
bumblebox-01_2023-10-28_19-40-03	01	2023-10-28_19-40-03	48	1	1749.25	1320.5	1773.0	1297.5
bumblebox-01_2023-10-28_19-40-03	01	2023-10-28_19-40-03	48	2	3168.75	959.25	3173.5	990.0
bumblebox-01_2023-10-28_19-40-03	01	2023-10-28_19-40-03	49	11	2700.75	2712.25	2673.5	2725.0
bumblebox-01_2023-10-28_19-40-03	01	2023-10-28_19-40-03	49	12	2175.75	2023.25	2145.0	2033.5
bumblebox-01_2023-10-28_19-40-03	01	2023-10-28_19-40-03	49	7	2261.5	1593.0	2236.5	1572.0
bumblebox-01_2023-10-28_19-40-03	01	2023-10-28_19-40-03	49	9	1581.0	1566.0	1560.0	1547.0
bumblebox-01_2023-10-28_19-40-03	01	2023-10-28_19-40-03	49	5	2011.75	1377.0	1980.0	1366.5
bumblebox-01_2023-10-28_19-40-03	01	2023-10-28_19-40-03	49	1	1762.5	1312.25	1785.5	1289.5
bumblebox-01_2023-10-28_19-40-03	01	2023-10-28_19-40-03	49	6	1965.75	1080.25	1935.0	1081.0
bumblebox-01_2023-10-28_19-40-03	01	2023-10-28_19-40-03	49	13	2433.75	2926.5	2459.0	2909.5
bumblebox-01_2023-10-28_19-40-03	01	2023-10-28_19-40-03	49	3	2992.5	2601.75	2996.0	2627.5
bumblebox-01_2023-10-28_19-40-03	01	2023-10-28_19-40-03	49	4	2000.75	1735.75	2003.5	1769.5
bumblebox-01_2023-10-28_19-40-03	01	2023-10-28_19-40-03	49	2	3176.0	954.5	3179.0	986.0
bumblebox-01_2023-10-28_19-40-03	01	2023-10-28_19-40-03	50	13	2552.25	2940.5	2578.5	2934.5
bumblebox-01_2023-10-28_19-40-03	01	2023-10-28_19-40-03	50	11	2700.5	2712.5	2673.0	2725.5
bumblebox-01_2023-10-28_19-40-03	01	2023-10-28_19-40-03	50	3	3016.25	2538.25	3030.0	2561.5
bumblebox-01_2023-10-28_19-40-03	01	2023-10-28_19-40-03	50	12	2180.0	2030.0	2147.5	2034.5
bumblebox-01_2023-10-28_19-40-03	01	2023-10-28_19-40-03	50	4	2003.5	1656.0	1985.0	1683.0
bumblebox-01_2023-10-28_19-40-03	01	2023-10-28_19-40-03	50	7	2275.25	1563.0	2257.5	1536.5
bumblebox-01_2023-10-28_19-40-03	01	2023-10-28_19-40-03	50	9	1578.0	1558.75	1556.5	1539.5
bumblebox-01_2023-10-28_19-40-03	01	2023-10-28_19-40-03	50	5	2025.25	1360.5	2001.0	1337.5
bumblebox-01_2023-10-28_19-40-03	01	2023-10-28_19-40-03	50	1	1774.5	1303.25	1798.5	1280.5
bumblebox-01_2023-10-28_19-40-03	01	2023-10-28_19-40-03	50	6	1940.25	1079.5	1909.0	1079.0
bumblebox-01_2023-10-28_19-40-03	01	2023-10-28_19-40-03	50	2	3189.25	1080.75	3199.0	1110.5
bumblebox-01_2023-10-28_19-40-03	01	2023-10-28_19-40-03	51	13	2574.25	2912.25	2599.0	2905.0
bumblebox-01_2023-10-28_19-40-03	01	2023-10-28_19-40-03	51	11	2700.25	2712.25	2673.5	2725.0
bumblebox-01_2023-10-28_19-40-03	01	2023-10-28_19-40-03	51	12	2161.5	2010.75	2128.0	2009.0
bumblebox-01_2023-10-28_19-40-03	01	2023-10-28_19-40-03	51	4	1971.5	1590.25	1950.0	1601.0
bumblebox-01_2023-10-28_19-40-03	01	2023-10-28_19-40-03	51	9	1572.0	1558.25	1550.0	1539.5
bumblebox-01_2023-10-28_19-40-03	01	2023-10-28_19-40-03	51	7	2249.5	1491.5	2231.0	1476.0
bumblebox-01_2023-10-28_19-40-03	01	2023-10-28_19-40-03	51	5	2033.25	1399.25	2011.0	1375.5
bumblebox-01_2023-10-28_19-40-03	01	2023-10-28_19-40-03	51	1	1758.0	1334.0	1787.0	1317.0
bumblebox-01_2023-10-28_19-40-03	01	2023-10-28_19-40-03	51	3	3039.75	2499.25	3064.0	2504.0
bumblebox-01_2023-10-28_19-40-03	01	2023-10-28_19-40-03	51	2	3227.5	1169.5	3234.0	1200.5
