## Supplementary material for "The BumbleBox: An open-source platform for quantifying behavior in bumblebee colonies": Sample BumbleBox Data Output: bumblebox-01_2023-10-28_19-45-02_raw.csv

filename	colony number	datetime	frame	ID	centroidX	centroidY	frontX	frontY
bumblebox-01_2023-10-28_19-45-02	01	2023-10-28_19-45-02	0	9	2475.25	1776.0	2480.0	1807.5
bumblebox-01_2023-10-28_19-45-02	01	2023-10-28_19-45-02	0	5	1501.75	1501.5	1501.0	1471.0
bumblebox-01_2023-10-28_19-45-02	01	2023-10-28_19-45-02	0	6	1760.5	1429.75	1750.5	1399.5
bumblebox-01_2023-10-28_19-45-02	01	2023-10-28_19-45-02	0	8	2183.75	1346.0	2203.0	1353.5
bumblebox-01_2023-10-28_19-45-02	01	2023-10-28_19-45-02	0	7	1739.25	1243.0	1727.0	1273.5
bumblebox-01_2023-10-28_19-45-02	01	2023-10-28_19-45-02	0	0	1951.0	1139.5	1928.5	1159.5
bumblebox-01_2023-10-28_19-45-02	01	2023-10-28_19-45-02	0	13	1994.25	951.75	1981.5	925.5
bumblebox-01_2023-10-28_19-45-02	01	2023-10-28_19-45-02	0	2	1399.0	266.75	1375.5	287.5
bumblebox-01_2023-10-28_19-45-02	01	2023-10-28_19-45-02	0	11	2796.75	2764.75	2800.5	2790.0
bumblebox-01_2023-10-28_19-45-02	01	2023-10-28_19-45-02	1	9	2428.0	1846.5	2418.0	1878.5
bumblebox-01_2023-10-28_19-45-02	01	2023-10-28_19-45-02	1	4	2177.5	1591.5	2170.0	1619.5
bumblebox-01_2023-10-28_19-45-02	01	2023-10-28_19-45-02	1	5	1496.75	1485.25	1497.5	1455.0
bumblebox-01_2023-10-28_19-45-02	01	2023-10-28_19-45-02	1	6	1763.5	1433.0	1751.0	1403.5
bumblebox-01_2023-10-28_19-45-02	01	2023-10-28_19-45-02	1	7	1743.5	1247.75	1730.5	1277.5
bumblebox-01_2023-10-28_19-45-02	01	2023-10-28_19-45-02	1	0	1970.25	1144.0	1953.0	1165.5
bumblebox-01_2023-10-28_19-45-02	01	2023-10-28_19-45-02	1	13	1987.75	964.0	1983.0	934.5
bumblebox-01_2023-10-28_19-45-02	01	2023-10-28_19-45-02	1	2	1399.5	266.75	1376.0	287.5
bumblebox-01_2023-10-28_19-45-02	01	2023-10-28_19-45-02	1	11	2796.75	2765.0	2800.0	2790.5
bumblebox-01_2023-10-28_19-45-02	01	2023-10-28_19-45-02	2	11	2796.5	2765.25	2799.5	2791.0
bumblebox-01_2023-10-28_19-45-02	01	2023-10-28_19-45-02	2	9	2234.5	1905.75	2207.5	1917.5
bumblebox-01_2023-10-28_19-45-02	01	2023-10-28_19-45-02	2	4	2082.0	1789.25	2075.5	1822.0
bumblebox-01_2023-10-28_19-45-02	01	2023-10-28_19-45-02	2	15	2364.0	1536.0	2341.0	1547.5
bumblebox-01_2023-10-28_19-45-02	01	2023-10-28_19-45-02	2	6	1743.0	1499.25	1723.5	1472.5
bumblebox-01_2023-10-28_19-45-02	01	2023-10-28_19-45-02	2	8	2173.25	1391.75	2190.0	1390.0
bumblebox-01_2023-10-28_19-45-02	01	2023-10-28_19-45-02	2	7	1745.5	1253.75	1732.5	1284.0
bumblebox-01_2023-10-28_19-45-02	01	2023-10-28_19-45-02	2	0	1971.5	1158.75	1956.5	1181.0
bumblebox-01_2023-10-28_19-45-02	01	2023-10-28_19-45-02	2	13	1974.5	939.75	1958.5	915.0
bumblebox-01_2023-10-28_19-45-02	01	2023-10-28_19-45-02	2	2	1399.0	266.25	1376.0	286.5
bumblebox-01_2023-10-28_19-45-02	01	2023-10-28_19-45-02	3	9	2303.25	1962.0	2276.0	1979.0
bumblebox-01_2023-10-28_19-45-02	01	2023-10-28_19-45-02	3	15	2261.75	1573.0	2234.0	1588.0
bumblebox-01_2023-10-28_19-45-02	01	2023-10-28_19-45-02	3	6	1786.5	1463.75	1771.5	1434.0
bumblebox-01_2023-10-28_19-45-02	01	2023-10-28_19-45-02	3	7	1748.5	1266.75	1735.0	1296.0
bumblebox-01_2023-10-28_19-45-02	01	2023-10-28_19-45-02	3	0	1993.75	1167.5	1978.0	1186.5
bumblebox-01_2023-10-28_19-45-02	01	2023-10-28_19-45-02	3	13	1958.25	966.0	1938.5	943.5
bumblebox-01_2023-10-28_19-45-02	01	2023-10-28_19-45-02	3	2	1398.75	266.5	1375.0	287.0
bumblebox-01_2023-10-28_19-45-02	01	2023-10-28_19-45-02	3	11	2796.5	2765.25	2800.5	2791.0
bumblebox-01_2023-10-28_19-45-02	01	2023-10-28_19-45-02	3	8	2177.25	1405.25	2191.0	1396.5
bumblebox-01_2023-10-28_19-45-02	01	2023-10-28_19-45-02	3	5	1501.5	1514.5	1505.0	1483.5
bumblebox-01_2023-10-28_19-45-02	01	2023-10-28_19-45-02	4	11	2796.5	2765.25	2800.5	2790.5
bumblebox-01_2023-10-28_19-45-02	01	2023-10-28_19-45-02	4	9	2337.75	2016.0	2313.0	2034.0
bumblebox-01_2023-10-28_19-45-02	01	2023-10-28_19-45-02	4	4	2041.25	1998.5	2031.0	2025.5
bumblebox-01_2023-10-28_19-45-02	01	2023-10-28_19-45-02	4	6	1805.25	1443.75	1792.5	1413.5
bumblebox-01_2023-10-28_19-45-02	01	2023-10-28_19-45-02	4	7	1747.75	1258.75	1733.0	1288.0
bumblebox-01_2023-10-28_19-45-02	01	2023-10-28_19-45-02	4	0	1984.0	1190.0	1965.5	1212.0
bumblebox-01_2023-10-28_19-45-02	01	2023-10-28_19-45-02	4	13	1951.0	977.25	1924.5	962.5
bumblebox-01_2023-10-28_19-45-02	01	2023-10-28_19-45-02	4	15	2202.25	1641.75	2174.5	1658.5
bumblebox-01_2023-10-28_19-45-02	01	2023-10-28_19-45-02	4	2	1398.75	266.75	1375.0	287.5
bumblebox-01_2023-10-28_19-45-02	01	2023-10-28_19-45-02	5	11	2796.25	2764.75	2800.0	2789.5
bumblebox-01_2023-10-28_19-45-02	01	2023-10-28_19-45-02	5	4	2150.25	2070.5	2156.0	2093.5
bumblebox-01_2023-10-28_19-45-02	01	2023-10-28_19-45-02	5	9	2441.0	1894.0	2429.0	1925.5
bumblebox-01_2023-10-28_19-45-02	01	2023-10-28_19-45-02	5	15	2178.75	1645.0	2151.5	1658.5
bumblebox-01_2023-10-28_19-45-02	01	2023-10-28_19-45-02	5	6	1795.0	1492.5	1782.0	1462.5
bumblebox-01_2023-10-28_19-45-02	01	2023-10-28_19-45-02	5	7	1740.0	1242.0	1722.5	1270.0
bumblebox-01_2023-10-28_19-45-02	01	2023-10-28_19-45-02	5	0	1990.5	1220.5	1974.0	1247.0
bumblebox-01_2023-10-28_19-45-02	01	2023-10-28_19-45-02	5	13	1948.5	988.25	1919.5	980.0
bumblebox-01_2023-10-28_19-45-02	01	2023-10-28_19-45-02	5	2	1399.25	266.25	1376.0	286.5
bumblebox-01_2023-10-28_19-45-02	01	2023-10-28_19-45-02	5	8	2198.0	1445.25	2208.5	1428.5
bumblebox-01_2023-10-28_19-45-02	01	2023-10-28_19-45-02	6	11	2796.75	2765.0	2800.5	2790.5
bumblebox-01_2023-10-28_19-45-02	01	2023-10-28_19-45-02	6	4	2167.25	2113.0	2169.0	2126.5
bumblebox-01_2023-10-28_19-45-02	01	2023-10-28_19-45-02	6	9	2441.0	1811.25	2413.5	1808.5
bumblebox-01_2023-10-28_19-45-02	01	2023-10-28_19-45-02	6	15	2057.5	1655.75	2028.0	1665.5
bumblebox-01_2023-10-28_19-45-02	01	2023-10-28_19-45-02	6	6	1865.5	1556.75	1883.0	1529.0
bumblebox-01_2023-10-28_19-45-02	01	2023-10-28_19-45-02	6	8	2208.5	1434.0	2228.5	1411.5
bumblebox-01_2023-10-28_19-45-02	01	2023-10-28_19-45-02	6	0	2020.75	1286.5	2006.0	1316.0
bumblebox-01_2023-10-28_19-45-02	01	2023-10-28_19-45-02	6	7	1748.75	1267.0	1734.0	1296.5
bumblebox-01_2023-10-28_19-45-02	01	2023-10-28_19-45-02	6	13	1960.25	983.75	1937.0	965.0
bumblebox-01_2023-10-28_19-45-02	01	2023-10-28_19-45-02	6	2	1400.0	266.75	1377.0	287.5
bumblebox-01_2023-10-28_19-45-02	01	2023-10-28_19-45-02	7	11	2796.75	2765.0	2801.0	2790.0
bumblebox-01_2023-10-28_19-45-02	01	2023-10-28_19-45-02	7	9	2332.25	1765.25	2298.5	1764.5
bumblebox-01_2023-10-28_19-45-02	01	2023-10-28_19-45-02	7	15	2020.25	1688.5	2002.0	1715.0
bumblebox-01_2023-10-28_19-45-02	01	2023-10-28_19-45-02	7	6	1957.25	1512.0	1969.5	1483.0
bumblebox-01_2023-10-28_19-45-02	01	2023-10-28_19-45-02	7	0	1965.0	1280.25	1941.5	1303.0
bumblebox-01_2023-10-28_19-45-02	01	2023-10-28_19-45-02	7	7	1745.75	1265.25	1732.5	1295.5
bumblebox-01_2023-10-28_19-45-02	01	2023-10-28_19-45-02	7	8	2217.5	1250.5	2224.5	1242.5
bumblebox-01_2023-10-28_19-45-02	01	2023-10-28_19-45-02	7	13	1965.5	983.0	1945.0	961.5
bumblebox-01_2023-10-28_19-45-02	01	2023-10-28_19-45-02	7	2	1399.0	266.25	1375.5	287.5
bumblebox-01_2023-10-28_19-45-02	01	2023-10-28_19-45-02	8	9	2323.75	1795.5	2290.5	1796.0
bumblebox-01_2023-10-28_19-45-02	01	2023-10-28_19-45-02	8	15	1989.5	1746.0	1983.5	1778.5
bumblebox-01_2023-10-28_19-45-02	01	2023-10-28_19-45-02	8	6	1954.5	1561.75	1982.0	1543.0
bumblebox-01_2023-10-28_19-45-02	01	2023-10-28_19-45-02	8	5	1528.75	1498.5	1520.0	1475.5
bumblebox-01_2023-10-28_19-45-02	01	2023-10-28_19-45-02	8	8	2261.5	1358.5	2282.5	1354.5
bumblebox-01_2023-10-28_19-45-02	01	2023-10-28_19-45-02	8	7	1746.0	1266.75	1733.0	1296.5
bumblebox-01_2023-10-28_19-45-02	01	2023-10-28_19-45-02	8	13	1968.0	982.0	1948.5	960.0
bumblebox-01_2023-10-28_19-45-02	01	2023-10-28_19-45-02	8	2	1399.25	266.5	1376.0	287.0
bumblebox-01_2023-10-28_19-45-02	01	2023-10-28_19-45-02	8	11	2797.0	2765.5	2800.5	2790.5
bumblebox-01_2023-10-28_19-45-02	01	2023-10-28_19-45-02	8	0	1973.75	1126.5	1951.0	1144.5
bumblebox-01_2023-10-28_19-45-02	01	2023-10-28_19-45-02	8	12	1925.25	1959.75	1929.5	1974.0
bumblebox-01_2023-10-28_19-45-02	01	2023-10-28_19-45-02	9	11	2796.75	2764.75	2800.5	2790.0
bumblebox-01_2023-10-28_19-45-02	01	2023-10-28_19-45-02	9	9	2279.5	1834.0	2248.0	1842.5
bumblebox-01_2023-10-28_19-45-02	01	2023-10-28_19-45-02	9	15	2002.5	1702.75	1999.5	1734.5
bumblebox-01_2023-10-28_19-45-02	01	2023-10-28_19-45-02	9	5	1525.75	1498.75	1516.0	1477.0
bumblebox-01_2023-10-28_19-45-02	01	2023-10-28_19-45-02	9	8	2241.5	1396.75	2261.5	1403.5
bumblebox-01_2023-10-28_19-45-02	01	2023-10-28_19-45-02	9	7	1751.75	1260.25	1738.0	1290.0
bumblebox-01_2023-10-28_19-45-02	01	2023-10-28_19-45-02	9	0	1976.75	1095.25	1959.5	1105.0
bumblebox-01_2023-10-28_19-45-02	01	2023-10-28_19-45-02	9	13	1962.75	980.5	1945.0	957.0
bumblebox-01_2023-10-28_19-45-02	01	2023-10-28_19-45-02	9	2	1399.0	266.25	1376.0	287.0
bumblebox-01_2023-10-28_19-45-02	01	2023-10-28_19-45-02	9	6	1948.5	1590.25	1973.0	1586.5
bumblebox-01_2023-10-28_19-45-02	01	2023-10-28_19-45-02	10	11	2796.5	2765.5	2800.0	2791.0
bumblebox-01_2023-10-28_19-45-02	01	2023-10-28_19-45-02	10	9	2274.0	1825.75	2241.0	1828.0
bumblebox-01_2023-10-28_19-45-02	01	2023-10-28_19-45-02	10	15	2070.25	1655.0	2076.5	1683.5
bumblebox-01_2023-10-28_19-45-02	01	2023-10-28_19-45-02	10	5	1538.5	1535.25	1528.5	1509.5
bumblebox-01_2023-10-28_19-45-02	01	2023-10-28_19-45-02	10	7	1748.5	1265.0	1735.0	1295.0
bumblebox-01_2023-10-28_19-45-02	01	2023-10-28_19-45-02	10	0	2012.5	1142.0	1995.5	1159.5
bumblebox-01_2023-10-28_19-45-02	01	2023-10-28_19-45-02	10	13	1965.0	982.0	1947.0	958.5
bumblebox-01_2023-10-28_19-45-02	01	2023-10-28_19-45-02	10	2	1399.25	266.75	1376.5	287.5
bumblebox-01_2023-10-28_19-45-02	01	2023-10-28_19-45-02	10	12	1921.0	1924.25	1921.5	1941.0
bumblebox-01_2023-10-28_19-45-02	01	2023-10-28_19-45-02	11	11	2796.5	2764.75	2800.0	2790.0
bumblebox-01_2023-10-28_19-45-02	01	2023-10-28_19-45-02	11	12	1930.5	1920.25	1936.0	1936.0
bumblebox-01_2023-10-28_19-45-02	01	2023-10-28_19-45-02	11	9	2432.75	1775.25	2409.0	1752.5
bumblebox-01_2023-10-28_19-45-02	01	2023-10-28_19-45-02	11	15	2139.0	1629.25	2157.0	1653.0
bumblebox-01_2023-10-28_19-45-02	01	2023-10-28_19-45-02	11	5	1537.0	1555.0	1519.5	1537.0
bumblebox-01_2023-10-28_19-45-02	01	2023-10-28_19-45-02	11	7	1756.75	1263.75	1744.5	1293.5
bumblebox-01_2023-10-28_19-45-02	01	2023-10-28_19-45-02	11	0	1982.0	1239.0	1958.0	1260.5
bumblebox-01_2023-10-28_19-45-02	01	2023-10-28_19-45-02	11	13	1965.5	982.0	1948.5	958.5
bumblebox-01_2023-10-28_19-45-02	01	2023-10-28_19-45-02	11	2	1399.25	266.5	1375.0	287.5
bumblebox-01_2023-10-28_19-45-02	01	2023-10-28_19-45-02	12	12	1962.5	1939.0	1979.0	1952.0
bumblebox-01_2023-10-28_19-45-02	01	2023-10-28_19-45-02	12	9	2445.5	1763.0	2424.0	1738.5
bumblebox-01_2023-10-28_19-45-02	01	2023-10-28_19-45-02	12	15	2156.25	1640.0	2180.0	1660.0
bumblebox-01_2023-10-28_19-45-02	01	2023-10-28_19-45-02	12	5	1525.25	1548.5	1512.0	1526.0
bumblebox-01_2023-10-28_19-45-02	01	2023-10-28_19-45-02	12	0	1881.0	1408.0	1861.0	1430.5
bumblebox-01_2023-10-28_19-45-02	01	2023-10-28_19-45-02	12	7	1741.25	1256.25	1728.5	1286.5
bumblebox-01_2023-10-28_19-45-02	01	2023-10-28_19-45-02	12	13	1963.5	982.75	1946.0	959.5
bumblebox-01_2023-10-28_19-45-02	01	2023-10-28_19-45-02	12	2	1399.0	266.5	1375.5	287.0
bumblebox-01_2023-10-28_19-45-02	01	2023-10-28_19-45-02	12	11	2796.5	2765.25	2800.0	2791.0
bumblebox-01_2023-10-28_19-45-02	01	2023-10-28_19-45-02	13	11	2796.75	2765.25	2800.0	2790.5
bumblebox-01_2023-10-28_19-45-02	01	2023-10-28_19-45-02	13	12	1969.25	1933.0	1987.0	1944.0
bumblebox-01_2023-10-28_19-45-02	01	2023-10-28_19-45-02	13	9	2456.0	1732.5	2446.0	1703.5
bumblebox-01_2023-10-28_19-45-02	01	2023-10-28_19-45-02	13	15	2203.75	1678.75	2218.5	1706.5
bumblebox-01_2023-10-28_19-45-02	01	2023-10-28_19-45-02	13	0	1889.75	1461.25	1861.0	1473.5
bumblebox-01_2023-10-28_19-45-02	01	2023-10-28_19-45-02	13	7	1737.5	1269.0	1724.5	1299.0
bumblebox-01_2023-10-28_19-45-02	01	2023-10-28_19-45-02	13	13	1965.5	980.75	1948.0	957.5
bumblebox-01_2023-10-28_19-45-02	01	2023-10-28_19-45-02	13	8	2284.5	1433.75	2302.5	1424.5
bumblebox-01_2023-10-28_19-45-02	01	2023-10-28_19-45-02	13	2	1399.5	266.25	1376.0	286.5
bumblebox-01_2023-10-28_19-45-02	01	2023-10-28_19-45-02	14	12	1991.0	1922.75	2010.5	1939.5
bumblebox-01_2023-10-28_19-45-02	01	2023-10-28_19-45-02	14	15	2213.5	1679.75	2228.5	1706.0
bumblebox-01_2023-10-28_19-45-02	01	2023-10-28_19-45-02	14	5	1525.25	1559.0	1513.5	1536.0
bumblebox-01_2023-10-28_19-45-02	01	2023-10-28_19-45-02	14	9	2400.75	1527.5	2381.5	1506.0
bumblebox-01_2023-10-28_19-45-02	01	2023-10-28_19-45-02	14	0	1862.75	1478.5	1832.0	1487.5
bumblebox-01_2023-10-28_19-45-02	01	2023-10-28_19-45-02	14	7	1730.75	1259.0	1718.0	1289.5
bumblebox-01_2023-10-28_19-45-02	01	2023-10-28_19-45-02	14	13	1965.0	979.0	1947.5	956.0
bumblebox-01_2023-10-28_19-45-02	01	2023-10-28_19-45-02	14	2	1399.0	266.75	1376.0	287.5
bumblebox-01_2023-10-28_19-45-02	01	2023-10-28_19-45-02	14	11	2796.75	2765.0	2800.0	2791.0
bumblebox-01_2023-10-28_19-45-02	01	2023-10-28_19-45-02	15	11	2797.0	2765.25	2800.5	2790.5
bumblebox-01_2023-10-28_19-45-02	01	2023-10-28_19-45-02	15	12	1976.75	1901.25	1986.0	1928.5
bumblebox-01_2023-10-28_19-45-02	01	2023-10-28_19-45-02	15	15	2243.0	1707.5	2259.0	1733.5
bumblebox-01_2023-10-28_19-45-02	01	2023-10-28_19-45-02	15	5	1524.25	1555.25	1512.5	1531.5
bumblebox-01_2023-10-28_19-45-02	01	2023-10-28_19-45-02	15	0	1809.5	1493.75	1780.5	1505.0
bumblebox-01_2023-10-28_19-45-02	01	2023-10-28_19-45-02	15	7	1727.5	1149.75	1701.0	1169.0
bumblebox-01_2023-10-28_19-45-02	01	2023-10-28_19-45-02	15	13	1964.0	979.75	1946.5	956.5
bumblebox-01_2023-10-28_19-45-02	01	2023-10-28_19-45-02	15	2	1398.75	266.5	1375.0	287.5
bumblebox-01_2023-10-28_19-45-02	01	2023-10-28_19-45-02	15	9	2376.25	1436.0	2357.0	1420.0
bumblebox-01_2023-10-28_19-45-02	01	2023-10-28_19-45-02	16	12	1985.5	1930.0	1995.0	1958.5
bumblebox-01_2023-10-28_19-45-02	01	2023-10-28_19-45-02	16	15	2254.25	1740.75	2270.0	1768.0
bumblebox-01_2023-10-28_19-45-02	01	2023-10-28_19-45-02	16	0	1834.0	1520.75	1816.5	1541.5
bumblebox-01_2023-10-28_19-45-02	01	2023-10-28_19-45-02	16	9	2280.5	1414.5	2249.5	1411.0
bumblebox-01_2023-10-28_19-45-02	01	2023-10-28_19-45-02	16	7	1716.75	1120.5	1688.0	1122.5
bumblebox-01_2023-10-28_19-45-02	01	2023-10-28_19-45-02	16	13	1971.25	972.5	1950.5	951.5
bumblebox-01_2023-10-28_19-45-02	01	2023-10-28_19-45-02	16	2	1399.0	267.25	1376.5	288.0
bumblebox-01_2023-10-28_19-45-02	01	2023-10-28_19-45-02	16	11	2796.75	2764.75	2800.5	2790.0
bumblebox-01_2023-10-28_19-45-02	01	2023-10-28_19-45-02	16	5	1526.75	1528.25	1519.5	1501.0
bumblebox-01_2023-10-28_19-45-02	01	2023-10-28_19-45-02	17	11	2797.0	2765.0	2801.0	2790.5
bumblebox-01_2023-10-28_19-45-02	01	2023-10-28_19-45-02	17	12	1998.75	1942.0	2013.5	1968.5
bumblebox-01_2023-10-28_19-45-02	01	2023-10-28_19-45-02	17	15	2252.0	1761.75	2258.5	1793.0
bumblebox-01_2023-10-28_19-45-02	01	2023-10-28_19-45-02	17	0	1834.75	1552.5	1821.5	1571.5
bumblebox-01_2023-10-28_19-45-02	01	2023-10-28_19-45-02	17	5	1536.75	1518.5	1529.0	1489.0
bumblebox-01_2023-10-28_19-45-02	01	2023-10-28_19-45-02	17	9	2184.25	1406.5	2157.0	1405.0
bumblebox-01_2023-10-28_19-45-02	01	2023-10-28_19-45-02	17	7	1726.25	1102.0	1703.0	1098.0
bumblebox-01_2023-10-28_19-45-02	01	2023-10-28_19-45-02	17	13	1985.0	961.75	1962.5	943.0
bumblebox-01_2023-10-28_19-45-02	01	2023-10-28_19-45-02	17	2	1399.25	267.0	1376.5	287.5
bumblebox-01_2023-10-28_19-45-02	01	2023-10-28_19-45-02	18	11	2797.0	2765.75	2801.0	2790.5
bumblebox-01_2023-10-28_19-45-02	01	2023-10-28_19-45-02	18	12	2020.5	1965.0	2042.5	1986.0
bumblebox-01_2023-10-28_19-45-02	01	2023-10-28_19-45-02	18	15	2239.0	1790.5	2235.0	1822.5
bumblebox-01_2023-10-28_19-45-02	01	2023-10-28_19-45-02	18	5	1529.25	1511.75	1523.0	1482.5
bumblebox-01_2023-10-28_19-45-02	01	2023-10-28_19-45-02	18	9	2228.75	1370.5	2199.0	1363.0
bumblebox-01_2023-10-28_19-45-02	01	2023-10-28_19-45-02	18	7	1724.0	1113.0	1708.0	1102.0
bumblebox-01_2023-10-28_19-45-02	01	2023-10-28_19-45-02	18	13	1961.5	968.75	1931.0	965.0
bumblebox-01_2023-10-28_19-45-02	01	2023-10-28_19-45-02	18	2	1399.75	266.25	1376.0	287.0
bumblebox-01_2023-10-28_19-45-02	01	2023-10-28_19-45-02	19	11	2796.75	2765.5	2800.0	2791.0
bumblebox-01_2023-10-28_19-45-02	01	2023-10-28_19-45-02	19	12	2020.5	1940.75	2049.5	1947.0
bumblebox-01_2023-10-28_19-45-02	01	2023-10-28_19-45-02	19	15	2251.75	1785.5	2243.0	1816.5
bumblebox-01_2023-10-28_19-45-02	01	2023-10-28_19-45-02	19	0	1862.25	1618.5	1854.5	1633.0
bumblebox-01_2023-10-28_19-45-02	01	2023-10-28_19-45-02	19	9	2218.5	1410.25	2186.5	1403.5
bumblebox-01_2023-10-28_19-45-02	01	2023-10-28_19-45-02	19	7	1728.25	1118.75	1714.0	1105.0
bumblebox-01_2023-10-28_19-45-02	01	2023-10-28_19-45-02	19	2	1399.0	266.75	1375.5	287.5
bumblebox-01_2023-10-28_19-45-02	01	2023-10-28_19-45-02	19	13	1940.25	981.25	1910.5	990.0
bumblebox-01_2023-10-28_19-45-02	01	2023-10-28_19-45-02	20	12	2019.75	1950.0	2048.0	1955.5
bumblebox-01_2023-10-28_19-45-02	01	2023-10-28_19-45-02	20	15	2244.25	1774.75	2225.5	1801.0
bumblebox-01_2023-10-28_19-45-02	01	2023-10-28_19-45-02	20	5	1543.75	1520.0	1540.5	1490.0
bumblebox-01_2023-10-28_19-45-02	01	2023-10-28_19-45-02	20	9	2167.0	1440.25	2136.0	1443.5
bumblebox-01_2023-10-28_19-45-02	01	2023-10-28_19-45-02	20	7	1726.25	1119.25	1714.5	1105.5
bumblebox-01_2023-10-28_19-45-02	01	2023-10-28_19-45-02	20	13	1946.5	996.0	1916.0	997.0
bumblebox-01_2023-10-28_19-45-02	01	2023-10-28_19-45-02	20	2	1398.5	266.75	1375.0	287.5
bumblebox-01_2023-10-28_19-45-02	01	2023-10-28_19-45-02	20	11	2797.0	2765.25	2801.0	2791.0
bumblebox-01_2023-10-28_19-45-02	01	2023-10-28_19-45-02	21	11	2797.0	2765.25	2800.5	2790.0
bumblebox-01_2023-10-28_19-45-02	01	2023-10-28_19-45-02	21	12	2017.25	1954.75	2043.5	1960.5
bumblebox-01_2023-10-28_19-45-02	01	2023-10-28_19-45-02	21	15	2257.75	1770.0	2235.0	1793.0
bumblebox-01_2023-10-28_19-45-02	01	2023-10-28_19-45-02	21	5	1538.0	1520.5	1534.5	1490.5
bumblebox-01_2023-10-28_19-45-02	01	2023-10-28_19-45-02	21	9	2189.5	1466.5	2167.5	1487.5
bumblebox-01_2023-10-28_19-45-02	01	2023-10-28_19-45-02	21	7	1729.75	1117.25	1717.0	1104.5
bumblebox-01_2023-10-28_19-45-02	01	2023-10-28_19-45-02	21	13	1941.5	968.0	1913.5	955.5
bumblebox-01_2023-10-28_19-45-02	01	2023-10-28_19-45-02	21	2	1398.75	266.75	1375.0	287.0
bumblebox-01_2023-10-28_19-45-02	01	2023-10-28_19-45-02	22	12	2009.0	1954.75	2033.0	1961.0
bumblebox-01_2023-10-28_19-45-02	01	2023-10-28_19-45-02	22	15	2270.75	1786.0	2242.0	1801.5
bumblebox-01_2023-10-28_19-45-02	01	2023-10-28_19-45-02	22	9	2082.5	1537.25	2072.0	1566.5
bumblebox-01_2023-10-28_19-45-02	01	2023-10-28_19-45-02	22	5	1541.75	1514.0	1541.5	1483.5
bumblebox-01_2023-10-28_19-45-02	01	2023-10-28_19-45-02	22	7	1727.0	1121.5	1713.5	1109.0
bumblebox-01_2023-10-28_19-45-02	01	2023-10-28_19-45-02	22	13	1942.25	941.0	1938.0	912.0
bumblebox-01_2023-10-28_19-45-02	01	2023-10-28_19-45-02	22	2	1399.25	266.5	1376.5	287.5
bumblebox-01_2023-10-28_19-45-02	01	2023-10-28_19-45-02	22	11	2796.75	2765.5	2800.5	2791.0
bumblebox-01_2023-10-28_19-45-02	01	2023-10-28_19-45-02	23	11	2797.25	2765.0	2801.0	2790.0
bumblebox-01_2023-10-28_19-45-02	01	2023-10-28_19-45-02	23	12	2019.5	1960.0	2047.0	1963.0
bumblebox-01_2023-10-28_19-45-02	01	2023-10-28_19-45-02	23	15	2279.5	1812.25	2249.5	1825.0
bumblebox-01_2023-10-28_19-45-02	01	2023-10-28_19-45-02	23	9	2043.5	1579.25	2040.0	1610.5
bumblebox-01_2023-10-28_19-45-02	01	2023-10-28_19-45-02	23	5	1536.0	1517.75	1532.0	1488.0
bumblebox-01_2023-10-28_19-45-02	01	2023-10-28_19-45-02	23	3	2377.5	1466.0	2350.0	1449.0
bumblebox-01_2023-10-28_19-45-02	01	2023-10-28_19-45-02	23	7	1731.75	1118.75	1719.0	1105.5
bumblebox-01_2023-10-28_19-45-02	01	2023-10-28_19-45-02	23	13	1931.75	942.5	1931.0	912.5
bumblebox-01_2023-10-28_19-45-02	01	2023-10-28_19-45-02	23	2	1399.0	266.75	1375.0	287.5
bumblebox-01_2023-10-28_19-45-02	01	2023-10-28_19-45-02	23	0	1899.25	1600.25	1913.0	1609.5
bumblebox-01_2023-10-28_19-45-02	01	2023-10-28_19-45-02	24	11	2797.0	2765.25	2800.5	2790.5
bumblebox-01_2023-10-28_19-45-02	01	2023-10-28_19-45-02	24	12	2013.5	1952.75	2040.5	1951.0
bumblebox-01_2023-10-28_19-45-02	01	2023-10-28_19-45-02	24	15	2271.0	1836.5	2240.5	1846.5
bumblebox-01_2023-10-28_19-45-02	01	2023-10-28_19-45-02	24	9	2054.0	1593.5	2054.5	1624.5
bumblebox-01_2023-10-28_19-45-02	01	2023-10-28_19-45-02	24	5	1544.0	1514.25	1542.5	1484.0
bumblebox-01_2023-10-28_19-45-02	01	2023-10-28_19-45-02	24	3	2371.0	1442.75	2345.0	1423.0
bumblebox-01_2023-10-28_19-45-02	01	2023-10-28_19-45-02	24	8	2043.5	1117.0	2031.5	1132.5
bumblebox-01_2023-10-28_19-45-02	01	2023-10-28_19-45-02	24	7	1730.0	1121.75	1718.5	1107.5
bumblebox-01_2023-10-28_19-45-02	01	2023-10-28_19-45-02	24	13	1929.0	928.5	1938.5	900.5
bumblebox-01_2023-10-28_19-45-02	01	2023-10-28_19-45-02	24	2	1398.5	266.5	1375.0	287.5
bumblebox-01_2023-10-28_19-45-02	01	2023-10-28_19-45-02	25	12	1998.0	1956.75	2025.5	1960.0
bumblebox-01_2023-10-28_19-45-02	01	2023-10-28_19-45-02	25	15	2289.75	1831.0	2259.0	1842.0
bumblebox-01_2023-10-28_19-45-02	01	2023-10-28_19-45-02	25	9	2052.25	1603.75	2055.0	1635.5
bumblebox-01_2023-10-28_19-45-02	01	2023-10-28_19-45-02	25	5	1543.0	1514.0	1542.0	1484.0
bumblebox-01_2023-10-28_19-45-02	01	2023-10-28_19-45-02	25	3	2339.5	1425.5	2313.5	1405.0
bumblebox-01_2023-10-28_19-45-02	01	2023-10-28_19-45-02	25	7	1728.5	1111.0	1718.5	1097.5
bumblebox-01_2023-10-28_19-45-02	01	2023-10-28_19-45-02	25	13	1934.75	937.5	1950.5	912.0
bumblebox-01_2023-10-28_19-45-02	01	2023-10-28_19-45-02	25	2	1399.25	266.75	1376.0	287.5
bumblebox-01_2023-10-28_19-45-02	01	2023-10-28_19-45-02	25	11	2796.75	2765.25	2800.5	2790.5
bumblebox-01_2023-10-28_19-45-02	01	2023-10-28_19-45-02	25	0	1931.0	1548.25	1958.0	1555.5
bumblebox-01_2023-10-28_19-45-02	01	2023-10-28_19-45-02	26	12	2001.25	1957.5	2030.0	1957.0
bumblebox-01_2023-10-28_19-45-02	01	2023-10-28_19-45-02	26	15	2262.5	1824.5	2232.0	1836.0
bumblebox-01_2023-10-28_19-45-02	01	2023-10-28_19-45-02	26	9	2050.25	1607.75	2054.0	1639.0
bumblebox-01_2023-10-28_19-45-02	01	2023-10-28_19-45-02	26	0	1945.75	1539.5	1972.5	1547.0
bumblebox-01_2023-10-28_19-45-02	01	2023-10-28_19-45-02	26	5	1541.25	1510.25	1542.5	1480.5
bumblebox-01_2023-10-28_19-45-02	01	2023-10-28_19-45-02	26	3	2311.0	1418.5	2282.5	1407.0
bumblebox-01_2023-10-28_19-45-02	01	2023-10-28_19-45-02	26	8	2123.5	1328.75	2106.0	1357.0
bumblebox-01_2023-10-28_19-45-02	01	2023-10-28_19-45-02	26	7	1737.5	1113.25	1725.5	1100.5
bumblebox-01_2023-10-28_19-45-02	01	2023-10-28_19-45-02	26	13	1968.5	902.75	1977.5	875.0
bumblebox-01_2023-10-28_19-45-02	01	2023-10-28_19-45-02	26	2	1398.75	266.25	1375.5	286.5
bumblebox-01_2023-10-28_19-45-02	01	2023-10-28_19-45-02	26	11	2796.5	2765.25	2799.5	2790.5
bumblebox-01_2023-10-28_19-45-02	01	2023-10-28_19-45-02	27	11	2797.0	2765.25	2800.5	2790.5
bumblebox-01_2023-10-28_19-45-02	01	2023-10-28_19-45-02	27	12	1999.5	1938.75	2027.0	1936.5
bumblebox-01_2023-10-28_19-45-02	01	2023-10-28_19-45-02	27	15	2246.25	1836.5	2217.0	1850.5
bumblebox-01_2023-10-28_19-45-02	01	2023-10-28_19-45-02	27	9	2055.5	1601.25	2059.5	1631.5
bumblebox-01_2023-10-28_19-45-02	01	2023-10-28_19-45-02	27	0	1889.75	1522.5	1922.0	1529.5
bumblebox-01_2023-10-28_19-45-02	01	2023-10-28_19-45-02	27	5	1525.0	1528.0	1520.5	1498.0
bumblebox-01_2023-10-28_19-45-02	01	2023-10-28_19-45-02	27	8	2152.0	1331.25	2138.5	1360.0
bumblebox-01_2023-10-28_19-45-02	01	2023-10-28_19-45-02	27	7	1737.75	1113.5	1725.0	1101.0
bumblebox-01_2023-10-28_19-45-02	01	2023-10-28_19-45-02	27	13	1952.0	909.5	1956.5	879.5
bumblebox-01_2023-10-28_19-45-02	01	2023-10-28_19-45-02	27	2	1399.0	266.5	1375.5	287.0
bumblebox-01_2023-10-28_19-45-02	01	2023-10-28_19-45-02	28	11	2797.0	2765.5	2800.5	2791.0
bumblebox-01_2023-10-28_19-45-02	01	2023-10-28_19-45-02	28	12	2001.75	1943.5	2030.0	1941.0
bumblebox-01_2023-10-28_19-45-02	01	2023-10-28_19-45-02	28	15	2242.0	1834.25	2212.5	1847.5
bumblebox-01_2023-10-28_19-45-02	01	2023-10-28_19-45-02	28	9	2060.5	1636.5	2066.0	1668.0
bumblebox-01_2023-10-28_19-45-02	01	2023-10-28_19-45-02	28	0	1872.0	1495.25	1901.0	1478.5
bumblebox-01_2023-10-28_19-45-02	01	2023-10-28_19-45-02	28	3	2390.75	1442.75	2368.0	1426.0
bumblebox-01_2023-10-28_19-45-02	01	2023-10-28_19-45-02	28	8	2169.0	1363.75	2162.5	1388.5
bumblebox-01_2023-10-28_19-45-02	01	2023-10-28_19-45-02	28	7	1780.0	1122.5	1771.0	1102.5
bumblebox-01_2023-10-28_19-45-02	01	2023-10-28_19-45-02	28	13	1948.0	936.25	1952.5	906.0
bumblebox-01_2023-10-28_19-45-02	01	2023-10-28_19-45-02	28	2	1398.5	266.75	1376.0	287.5
bumblebox-01_2023-10-28_19-45-02	01	2023-10-28_19-45-02	29	11	2796.75	2765.25	2800.0	2791.0
bumblebox-01_2023-10-28_19-45-02	01	2023-10-28_19-45-02	29	12	2018.0	1943.25	2047.5	1939.0
bumblebox-01_2023-10-28_19-45-02	01	2023-10-28_19-45-02	29	15	2252.0	1839.25	2220.5	1847.0
bumblebox-01_2023-10-28_19-45-02	01	2023-10-28_19-45-02	29	9	2034.75	1603.75	2032.0	1635.0
bumblebox-01_2023-10-28_19-45-02	01	2023-10-28_19-45-02	29	5	1535.25	1507.75	1534.5	1477.0
bumblebox-01_2023-10-28_19-45-02	01	2023-10-28_19-45-02	29	0	1880.5	1485.0	1906.5	1464.0
bumblebox-01_2023-10-28_19-45-02	01	2023-10-28_19-45-02	29	3	2392.0	1435.75	2370.5	1416.0
bumblebox-01_2023-10-28_19-45-02	01	2023-10-28_19-45-02	29	8	2159.25	1320.0	2160.0	1350.0
bumblebox-01_2023-10-28_19-45-02	01	2023-10-28_19-45-02	29	7	1765.5	1124.5	1758.5	1104.0
bumblebox-01_2023-10-28_19-45-02	01	2023-10-28_19-45-02	29	13	1919.25	950.5	1925.0	922.0
bumblebox-01_2023-10-28_19-45-02	01	2023-10-28_19-45-02	29	2	1399.25	266.5	1376.0	287.5
bumblebox-01_2023-10-28_19-45-02	01	2023-10-28_19-45-02	30	11	2797.25	2765.0	2801.0	2790.5
bumblebox-01_2023-10-28_19-45-02	01	2023-10-28_19-45-02	30	12	2007.5	1937.75	2036.0	1933.5
bumblebox-01_2023-10-28_19-45-02	01	2023-10-28_19-45-02	30	15	2305.75	1825.75	2273.5	1828.5
bumblebox-01_2023-10-28_19-45-02	01	2023-10-28_19-45-02	30	9	2037.75	1602.5	2044.0	1632.5
bumblebox-01_2023-10-28_19-45-02	01	2023-10-28_19-45-02	30	5	1535.25	1515.75	1533.5	1485.5
bumblebox-01_2023-10-28_19-45-02	01	2023-10-28_19-45-02	30	0	1934.5	1437.25	1960.0	1415.5
bumblebox-01_2023-10-28_19-45-02	01	2023-10-28_19-45-02	30	7	1744.0	1117.25	1734.5	1101.0
bumblebox-01_2023-10-28_19-45-02	01	2023-10-28_19-45-02	30	2	1399.75	267.25	1378.0	288.5
bumblebox-01_2023-10-28_19-45-02	01	2023-10-28_19-45-02	30	13	1922.0	956.0	1928.0	928.0
bumblebox-01_2023-10-28_19-45-02	01	2023-10-28_19-45-02	31	12	2007.5	1931.5	2036.5	1930.0
bumblebox-01_2023-10-28_19-45-02	01	2023-10-28_19-45-02	31	15	2264.5	1813.5	2232.0	1818.5
bumblebox-01_2023-10-28_19-45-02	01	2023-10-28_19-45-02	31	9	2040.75	1607.75	2048.0	1637.5
bumblebox-01_2023-10-28_19-45-02	01	2023-10-28_19-45-02	31	5	1529.5	1521.75	1527.5	1490.5
bumblebox-01_2023-10-28_19-45-02	01	2023-10-28_19-45-02	31	0	1996.5	1426.75	2011.5	1398.0
bumblebox-01_2023-10-28_19-45-02	01	2023-10-28_19-45-02	31	7	1748.5	1116.5	1739.0	1100.5
bumblebox-01_2023-10-28_19-45-02	01	2023-10-28_19-45-02	31	13	1930.75	945.25	1937.0	915.5
bumblebox-01_2023-10-28_19-45-02	01	2023-10-28_19-45-02	31	2	1398.75	267.0	1375.5	287.5
bumblebox-01_2023-10-28_19-45-02	01	2023-10-28_19-45-02	31	11	2797.25	2765.5	2800.5	2790.5
bumblebox-01_2023-10-28_19-45-02	01	2023-10-28_19-45-02	32	12	2002.5	1932.75	2030.5	1926.0
bumblebox-01_2023-10-28_19-45-02	01	2023-10-28_19-45-02	32	15	2256.5	1831.75	2225.5	1842.0
bumblebox-01_2023-10-28_19-45-02	01	2023-10-28_19-45-02	32	9	2012.75	1699.0	2013.5	1733.0
bumblebox-01_2023-10-28_19-45-02	01	2023-10-28_19-45-02	32	5	1526.75	1522.25	1525.0	1491.5
bumblebox-01_2023-10-28_19-45-02	01	2023-10-28_19-45-02	32	8	2193.25	1353.75	2191.0	1379.0
bumblebox-01_2023-10-28_19-45-02	01	2023-10-28_19-45-02	32	7	1746.75	1114.25	1737.5	1099.5
bumblebox-01_2023-10-28_19-45-02	01	2023-10-28_19-45-02	32	13	1932.5	961.0	1939.0	933.0
bumblebox-01_2023-10-28_19-45-02	01	2023-10-28_19-45-02	32	2	1399.0	266.5	1375.5	287.5
bumblebox-01_2023-10-28_19-45-02	01	2023-10-28_19-45-02	32	11	2797.0	2764.75	2800.5	2790.5
bumblebox-01_2023-10-28_19-45-02	01	2023-10-28_19-45-02	32	0	2050.25	1408.0	2059.5	1380.0
bumblebox-01_2023-10-28_19-45-02	01	2023-10-28_19-45-02	33	11	2797.0	2765.5	2800.5	2791.0
bumblebox-01_2023-10-28_19-45-02	01	2023-10-28_19-45-02	33	12	2015.0	1925.5	2041.5	1919.0
bumblebox-01_2023-10-28_19-45-02	01	2023-10-28_19-45-02	33	15	2289.0	1820.75	2264.5	1841.0
bumblebox-01_2023-10-28_19-45-02	01	2023-10-28_19-45-02	33	9	1937.75	1713.75	1934.5	1738.0
bumblebox-01_2023-10-28_19-45-02	01	2023-10-28_19-45-02	33	5	1526.75	1526.5	1524.0	1495.0
bumblebox-01_2023-10-28_19-45-02	01	2023-10-28_19-45-02	33	0	2051.0	1401.25	2058.5	1373.0
bumblebox-01_2023-10-28_19-45-02	01	2023-10-28_19-45-02	33	7	1740.75	1117.5	1730.5	1103.5
bumblebox-01_2023-10-28_19-45-02	01	2023-10-28_19-45-02	33	13	1934.75	954.25	1943.0	926.0
bumblebox-01_2023-10-28_19-45-02	01	2023-10-28_19-45-02	33	2	1399.0	266.5	1376.0	288.0
bumblebox-01_2023-10-28_19-45-02	01	2023-10-28_19-45-02	34	11	2797.0	2765.75	2800.5	2791.0
bumblebox-01_2023-10-28_19-45-02	01	2023-10-28_19-45-02	34	10	2358.5	2065.75	2356.5	2058.5
bumblebox-01_2023-10-28_19-45-02	01	2023-10-28_19-45-02	34	12	2056.25	1943.0	2083.5	1933.0
bumblebox-01_2023-10-28_19-45-02	01	2023-10-28_19-45-02	34	15	2414.25	1695.75	2419.5	1725.5
bumblebox-01_2023-10-28_19-45-02	01	2023-10-28_19-45-02	34	0	2034.25	1401.75	2044.0	1373.0
bumblebox-01_2023-10-28_19-45-02	01	2023-10-28_19-45-02	34	7	1728.5	1122.0	1720.0	1108.0
bumblebox-01_2023-10-28_19-45-02	01	2023-10-28_19-45-02	34	13	1932.5	954.0	1940.0	926.0
bumblebox-01_2023-10-28_19-45-02	01	2023-10-28_19-45-02	34	2	1399.0	266.5	1376.0	287.5
bumblebox-01_2023-10-28_19-45-02	01	2023-10-28_19-45-02	35	12	2036.5	1958.25	2062.0	1968.5
bumblebox-01_2023-10-28_19-45-02	01	2023-10-28_19-45-02	35	15	2461.25	1759.0	2473.0	1787.0
bumblebox-01_2023-10-28_19-45-02	01	2023-10-28_19-45-02	35	0	2026.25	1406.0	2040.0	1378.5
bumblebox-01_2023-10-28_19-45-02	01	2023-10-28_19-45-02	35	8	2191.0	1350.75	2193.5	1375.5
bumblebox-01_2023-10-28_19-45-02	01	2023-10-28_19-45-02	35	7	1727.75	1120.5	1717.0	1107.5
bumblebox-01_2023-10-28_19-45-02	01	2023-10-28_19-45-02	35	13	1937.0	952.5	1946.5	925.0
bumblebox-01_2023-10-28_19-45-02	01	2023-10-28_19-45-02	35	2	1399.0	266.5	1375.0	287.0
bumblebox-01_2023-10-28_19-45-02	01	2023-10-28_19-45-02	35	11	2797.75	2765.75	2801.5	2791.0
bumblebox-01_2023-10-28_19-45-02	01	2023-10-28_19-45-02	36	11	2797.0	2765.75	2800.5	2791.5
bumblebox-01_2023-10-28_19-45-02	01	2023-10-28_19-45-02	36	12	2044.75	1940.5	2059.5	1966.0
bumblebox-01_2023-10-28_19-45-02	01	2023-10-28_19-45-02	36	15	2452.75	1725.75	2463.5	1750.5
bumblebox-01_2023-10-28_19-45-02	01	2023-10-28_19-45-02	36	3	2260.0	1420.25	2231.0	1421.5
bumblebox-01_2023-10-28_19-45-02	01	2023-10-28_19-45-02	36	0	2011.25	1416.25	2024.0	1387.0
bumblebox-01_2023-10-28_19-45-02	01	2023-10-28_19-45-02	36	8	2188.5	1348.5	2195.5	1371.0
bumblebox-01_2023-10-28_19-45-02	01	2023-10-28_19-45-02	36	7	1729.5	1120.5	1718.5	1107.5
bumblebox-01_2023-10-28_19-45-02	01	2023-10-28_19-45-02	36	13	1938.75	953.75	1950.0	927.0
bumblebox-01_2023-10-28_19-45-02	01	2023-10-28_19-45-02	36	2	1398.5	266.25	1375.0	287.0
bumblebox-01_2023-10-28_19-45-02	01	2023-10-28_19-45-02	36	9	1912.25	1860.25	1920.5	1885.0
bumblebox-01_2023-10-28_19-45-02	01	2023-10-28_19-45-02	37	10	2358.5	2066.5	2347.0	2060.5
bumblebox-01_2023-10-28_19-45-02	01	2023-10-28_19-45-02	37	12	2067.25	1985.0	2080.5	2014.5
bumblebox-01_2023-10-28_19-45-02	01	2023-10-28_19-45-02	37	15	2452.25	1708.5	2464.0	1738.0
bumblebox-01_2023-10-28_19-45-02	01	2023-10-28_19-45-02	37	3	2248.25	1435.75	2219.0	1436.5
bumblebox-01_2023-10-28_19-45-02	01	2023-10-28_19-45-02	37	0	1961.25	1415.5	1970.5	1383.0
bumblebox-01_2023-10-28_19-45-02	01	2023-10-28_19-45-02	37	13	1940.5	948.5	1951.5	921.0
bumblebox-01_2023-10-28_19-45-02	01	2023-10-28_19-45-02	37	2	1399.0	266.75	1376.0	287.5
bumblebox-01_2023-10-28_19-45-02	01	2023-10-28_19-45-02	37	11	2797.0	2765.25	2801.0	2790.5
bumblebox-01_2023-10-28_19-45-02	01	2023-10-28_19-45-02	37	8	2178.5	1366.0	2187.5	1385.5
bumblebox-01_2023-10-28_19-45-02	01	2023-10-28_19-45-02	38	11	2797.0	2765.75	2801.0	2791.5
bumblebox-01_2023-10-28_19-45-02	01	2023-10-28_19-45-02	38	10	2346.25	2069.25	2332.0	2065.0
bumblebox-01_2023-10-28_19-45-02	01	2023-10-28_19-45-02	38	9	1935.75	2047.0	1940.0	2070.0
bumblebox-01_2023-10-28_19-45-02	01	2023-10-28_19-45-02	38	12	2078.0	1980.25	2100.0	2003.5
bumblebox-01_2023-10-28_19-45-02	01	2023-10-28_19-45-02	38	15	2459.25	1746.5	2464.0	1777.5
bumblebox-01_2023-10-28_19-45-02	01	2023-10-28_19-45-02	38	0	1893.75	1391.0	1879.0	1361.0
bumblebox-01_2023-10-28_19-45-02	01	2023-10-28_19-45-02	38	13	1946.0	943.75	1955.5	915.0
bumblebox-01_2023-10-28_19-45-02	01	2023-10-28_19-45-02	38	2	1398.5	266.25	1375.0	287.5
bumblebox-01_2023-10-28_19-45-02	01	2023-10-28_19-45-02	39	9	1899.25	2055.25	1889.0	2074.5
bumblebox-01_2023-10-28_19-45-02	01	2023-10-28_19-45-02	39	12	2044.5	1969.25	2066.5	1990.5
bumblebox-01_2023-10-28_19-45-02	01	2023-10-28_19-45-02	39	15	2441.5	1719.0	2444.5	1749.5
bumblebox-01_2023-10-28_19-45-02	01	2023-10-28_19-45-02	39	0	1881.5	1400.0	1866.5	1370.5
bumblebox-01_2023-10-28_19-45-02	01	2023-10-28_19-45-02	39	13	1950.0	942.0	1960.5	914.0
bumblebox-01_2023-10-28_19-45-02	01	2023-10-28_19-45-02	39	2	1398.75	267.25	1375.5	288.0
bumblebox-01_2023-10-28_19-45-02	01	2023-10-28_19-45-02	39	11	2797.5	2765.0	2801.0	2790.5
bumblebox-01_2023-10-28_19-45-02	01	2023-10-28_19-45-02	39	8	2185.0	1375.0	2181.0	1393.0
bumblebox-01_2023-10-28_19-45-02	01	2023-10-28_19-45-02	40	11	2797.75	2765.75	2801.0	2791.0
bumblebox-01_2023-10-28_19-45-02	01	2023-10-28_19-45-02	40	9	1915.5	2143.0	1908.5	2167.5
bumblebox-01_2023-10-28_19-45-02	01	2023-10-28_19-45-02	40	12	2042.25	1953.25	2065.0	1973.5
bumblebox-01_2023-10-28_19-45-02	01	2023-10-28_19-45-02	40	15	2427.0	1706.0	2426.5	1732.5
bumblebox-01_2023-10-28_19-45-02	01	2023-10-28_19-45-02	40	0	1867.0	1396.5	1851.5	1368.0
bumblebox-01_2023-10-28_19-45-02	01	2023-10-28_19-45-02	40	8	2189.5	1348.75	2193.0	1371.5
bumblebox-01_2023-10-28_19-45-02	01	2023-10-28_19-45-02	40	13	1948.75	942.75	1959.5	915.0
bumblebox-01_2023-10-28_19-45-02	01	2023-10-28_19-45-02	40	2	1398.75	266.75	1375.5	287.5
bumblebox-01_2023-10-28_19-45-02	01	2023-10-28_19-45-02	41	11	2797.5	2765.5	2801.0	2791.0
bumblebox-01_2023-10-28_19-45-02	01	2023-10-28_19-45-02	41	9	1947.25	2200.25	1952.5	2226.0
bumblebox-01_2023-10-28_19-45-02	01	2023-10-28_19-45-02	41	10	2318.5	2067.25	2297.5	2063.0
bumblebox-01_2023-10-28_19-45-02	01	2023-10-28_19-45-02	41	12	2023.5	1917.5	2043.5	1936.0
bumblebox-01_2023-10-28_19-45-02	01	2023-10-28_19-45-02	41	15	2395.0	1733.5	2389.0	1757.5
bumblebox-01_2023-10-28_19-45-02	01	2023-10-28_19-45-02	41	3	2006.25	1589.0	1995.0	1620.0
bumblebox-01_2023-10-28_19-45-02	01	2023-10-28_19-45-02	41	0	1830.25	1372.75	1814.0	1346.0
bumblebox-01_2023-10-28_19-45-02	01	2023-10-28_19-45-02	41	13	1954.75	938.25	1968.0	911.0
bumblebox-01_2023-10-28_19-45-02	01	2023-10-28_19-45-02	41	2	1398.5	266.5	1375.0	287.0
bumblebox-01_2023-10-28_19-45-02	01	2023-10-28_19-45-02	41	8	2194.25	1338.0	2200.5	1362.0
bumblebox-01_2023-10-28_19-45-02	01	2023-10-28_19-45-02	42	9	1969.25	2237.25	1967.0	2259.0
bumblebox-01_2023-10-28_19-45-02	01	2023-10-28_19-45-02	42	12	2007.25	1916.0	2030.0	1925.0
bumblebox-01_2023-10-28_19-45-02	01	2023-10-28_19-45-02	42	15	2392.0	1789.75	2379.0	1813.0
bumblebox-01_2023-10-28_19-45-02	01	2023-10-28_19-45-02	42	0	1827.5	1357.5	1811.5	1331.5
bumblebox-01_2023-10-28_19-45-02	01	2023-10-28_19-45-02	42	13	1954.75	940.0	1968.5	913.5
bumblebox-01_2023-10-28_19-45-02	01	2023-10-28_19-45-02	42	2	1399.0	266.75	1376.0	287.5
bumblebox-01_2023-10-28_19-45-02	01	2023-10-28_19-45-02	42	11	2797.5	2765.25	2801.0	2790.5
bumblebox-01_2023-10-28_19-45-02	01	2023-10-28_19-45-02	42	8	2195.25	1345.0	2206.0	1366.5
bumblebox-01_2023-10-28_19-45-02	01	2023-10-28_19-45-02	43	11	2797.5	2765.0	2801.0	2790.5
bumblebox-01_2023-10-28_19-45-02	01	2023-10-28_19-45-02	43	9	1978.0	2253.0	1973.0	2272.0
bumblebox-01_2023-10-28_19-45-02	01	2023-10-28_19-45-02	43	12	1993.0	1907.75	2013.5	1910.0
bumblebox-01_2023-10-28_19-45-02	01	2023-10-28_19-45-02	43	15	2361.75	1783.25	2334.5	1790.5
bumblebox-01_2023-10-28_19-45-02	01	2023-10-28_19-45-02	43	3	1953.5	1623.5	1959.0	1650.5
bumblebox-01_2023-10-28_19-45-02	01	2023-10-28_19-45-02	43	8	2186.0	1347.5	2198.5	1368.0
bumblebox-01_2023-10-28_19-45-02	01	2023-10-28_19-45-02	43	0	1833.75	1341.25	1817.0	1316.0
bumblebox-01_2023-10-28_19-45-02	01	2023-10-28_19-45-02	43	13	1953.5	932.75	1967.0	905.5
bumblebox-01_2023-10-28_19-45-02	01	2023-10-28_19-45-02	43	2	1398.5	267.0	1375.0	287.5
bumblebox-01_2023-10-28_19-45-02	01	2023-10-28_19-45-02	44	11	2797.75	2765.25	2801.0	2790.5
bumblebox-01_2023-10-28_19-45-02	01	2023-10-28_19-45-02	44	9	1984.5	2257.5	1989.0	2281.5
bumblebox-01_2023-10-28_19-45-02	01	2023-10-28_19-45-02	44	12	2002.5	1917.5	2020.5	1921.5
bumblebox-01_2023-10-28_19-45-02	01	2023-10-28_19-45-02	44	15	2286.0	1769.0	2256.5	1780.5
bumblebox-01_2023-10-28_19-45-02	01	2023-10-28_19-45-02	44	3	2010.75	1564.0	2031.0	1577.5
bumblebox-01_2023-10-28_19-45-02	01	2023-10-28_19-45-02	44	0	1775.5	1340.75	1751.0	1322.0
bumblebox-01_2023-10-28_19-45-02	01	2023-10-28_19-45-02	44	13	1954.75	930.25	1969.0	903.5
bumblebox-01_2023-10-28_19-45-02	01	2023-10-28_19-45-02	44	2	1399.0	266.75	1376.0	287.5
bumblebox-01_2023-10-28_19-45-02	01	2023-10-28_19-45-02	44	4	2470.25	1961.5	2459.5	1963.0
bumblebox-01_2023-10-28_19-45-02	01	2023-10-28_19-45-02	44	8	2183.0	1361.0	2194.0	1379.5
bumblebox-01_2023-10-28_19-45-02	01	2023-10-28_19-45-02	45	11	2797.5	2765.25	2801.0	2790.5
bumblebox-01_2023-10-28_19-45-02	01	2023-10-28_19-45-02	45	9	1994.5	2253.0	2000.5	2282.5
bumblebox-01_2023-10-28_19-45-02	01	2023-10-28_19-45-02	45	12	2008.5	1907.0	2025.5	1908.5
bumblebox-01_2023-10-28_19-45-02	01	2023-10-28_19-45-02	45	15	2257.5	1746.5	2235.0	1767.5
bumblebox-01_2023-10-28_19-45-02	01	2023-10-28_19-45-02	45	3	2121.25	1564.5	2140.5	1590.0
bumblebox-01_2023-10-28_19-45-02	01	2023-10-28_19-45-02	45	5	1551.75	1518.75	1537.0	1501.0
bumblebox-01_2023-10-28_19-45-02	01	2023-10-28_19-45-02	45	0	1681.25	1332.5	1654.0	1326.0
bumblebox-01_2023-10-28_19-45-02	01	2023-10-28_19-45-02	45	13	1964.25	930.5	1977.5	903.0
bumblebox-01_2023-10-28_19-45-02	01	2023-10-28_19-45-02	45	2	1398.5	266.75	1375.0	287.0
bumblebox-01_2023-10-28_19-45-02	01	2023-10-28_19-45-02	46	11	2797.75	2765.5	2801.0	2791.0
bumblebox-01_2023-10-28_19-45-02	01	2023-10-28_19-45-02	46	9	1992.5	2294.0	1993.5	2323.0
bumblebox-01_2023-10-28_19-45-02	01	2023-10-28_19-45-02	46	12	2008.0	1899.5	2028.0	1901.5
bumblebox-01_2023-10-28_19-45-02	01	2023-10-28_19-45-02	46	15	2448.25	1684.5	2424.0	1668.5
bumblebox-01_2023-10-28_19-45-02	01	2023-10-28_19-45-02	46	3	2134.0	1547.75	2153.5	1573.0
bumblebox-01_2023-10-28_19-45-02	01	2023-10-28_19-45-02	46	5	1555.0	1516.0	1540.0	1499.5
bumblebox-01_2023-10-28_19-45-02	01	2023-10-28_19-45-02	46	0	1622.75	1310.75	1601.0	1297.5
bumblebox-01_2023-10-28_19-45-02	01	2023-10-28_19-45-02	46	13	1971.5	935.5	1987.0	909.5
bumblebox-01_2023-10-28_19-45-02	01	2023-10-28_19-45-02	46	2	1398.75	266.5	1375.5	287.0
bumblebox-01_2023-10-28_19-45-02	01	2023-10-28_19-45-02	46	4	2420.25	1990.25	2402.5	1992.0
bumblebox-01_2023-10-28_19-45-02	01	2023-10-28_19-45-02	47	11	2797.5	2765.25	2800.5	2790.5
bumblebox-01_2023-10-28_19-45-02	01	2023-10-28_19-45-02	47	9	1997.25	2311.0	1997.0	2340.0
bumblebox-01_2023-10-28_19-45-02	01	2023-10-28_19-45-02	47	4	2338.25	2018.75	2310.5	2017.0
bumblebox-01_2023-10-28_19-45-02	01	2023-10-28_19-45-02	47	12	1990.0	1883.75	2007.0	1907.0
bumblebox-01_2023-10-28_19-45-02	01	2023-10-28_19-45-02	47	15	2377.75	1579.0	2358.5	1553.0
bumblebox-01_2023-10-28_19-45-02	01	2023-10-28_19-45-02	47	3	2108.75	1521.25	2139.0	1534.5
bumblebox-01_2023-10-28_19-45-02	01	2023-10-28_19-45-02	47	5	1560.5	1507.5	1548.0	1489.0
bumblebox-01_2023-10-28_19-45-02	01	2023-10-28_19-45-02	47	0	1696.25	1285.5	1680.0	1260.5
bumblebox-01_2023-10-28_19-45-02	01	2023-10-28_19-45-02	47	13	1974.75	933.25	1988.5	906.0
bumblebox-01_2023-10-28_19-45-02	01	2023-10-28_19-45-02	47	2	1398.75	266.75	1375.5	287.5
bumblebox-01_2023-10-28_19-45-02	01	2023-10-28_19-45-02	48	9	1971.25	2267.25	1959.5	2295.0
bumblebox-01_2023-10-28_19-45-02	01	2023-10-28_19-45-02	48	4	2295.75	2063.75	2263.5	2074.0
bumblebox-01_2023-10-28_19-45-02	01	2023-10-28_19-45-02	48	12	2006.0	1898.5	2026.0	1917.0
bumblebox-01_2023-10-28_19-45-02	01	2023-10-28_19-45-02	48	3	2087.25	1484.75	2120.5	1485.5
bumblebox-01_2023-10-28_19-45-02	01	2023-10-28_19-45-02	48	15	2317.25	1461.75	2303.5	1442.5
bumblebox-01_2023-10-28_19-45-02	01	2023-10-28_19-45-02	48	0	1712.0	1251.75	1707.0	1224.0
bumblebox-01_2023-10-28_19-45-02	01	2023-10-28_19-45-02	48	13	1977.75	932.25	1991.0	905.0
bumblebox-01_2023-10-28_19-45-02	01	2023-10-28_19-45-02	48	11	2797.5	2766.0	2800.5	2791.5
bumblebox-01_2023-10-28_19-45-02	01	2023-10-28_19-45-02	48	5	1557.5	1503.75	1546.0	1484.5
bumblebox-01_2023-10-28_19-45-02	01	2023-10-28_19-45-02	49	9	1958.5	2262.0	1943.0	2287.0
bumblebox-01_2023-10-28_19-45-02	01	2023-10-28_19-45-02	49	4	2213.0	2062.75	2180.5	2058.0
bumblebox-01_2023-10-28_19-45-02	01	2023-10-28_19-45-02	49	12	2011.25	1900.75	2034.5	1917.0
bumblebox-01_2023-10-28_19-45-02	01	2023-10-28_19-45-02	49	5	1553.0	1495.75	1544.0	1472.5
bumblebox-01_2023-10-28_19-45-02	01	2023-10-28_19-45-02	49	15	2334.5	1458.0	2346.0	1444.0
bumblebox-01_2023-10-28_19-45-02	01	2023-10-28_19-45-02	49	0	1706.75	1206.5	1704.0	1182.0
bumblebox-01_2023-10-28_19-45-02	01	2023-10-28_19-45-02	49	13	1974.75	932.5	1987.5	905.0
bumblebox-01_2023-10-28_19-45-02	01	2023-10-28_19-45-02	49	2	1399.0	266.5	1375.5	287.0
bumblebox-01_2023-10-28_19-45-02	01	2023-10-28_19-45-02	49	11	2798.0	2765.25	2801.5	2791.0
bumblebox-01_2023-10-28_19-45-02	01	2023-10-28_19-45-02	50	9	1944.25	2258.75	1925.5	2281.5
bumblebox-01_2023-10-28_19-45-02	01	2023-10-28_19-45-02	50	4	2170.75	2076.0	2138.0	2070.0
bumblebox-01_2023-10-28_19-45-02	01	2023-10-28_19-45-02	50	12	1958.5	1852.25	1963.5	1884.0
bumblebox-01_2023-10-28_19-45-02	01	2023-10-28_19-45-02	50	15	2392.0	1467.0	2416.0	1475.0
bumblebox-01_2023-10-28_19-45-02	01	2023-10-28_19-45-02	50	0	1670.5	1298.0	1659.0	1268.0
bumblebox-01_2023-10-28_19-45-02	01	2023-10-28_19-45-02	50	13	1974.25	933.0	1987.5	905.5
bumblebox-01_2023-10-28_19-45-02	01	2023-10-28_19-45-02	50	2	1398.75	266.5	1375.5	287.0
bumblebox-01_2023-10-28_19-45-02	01	2023-10-28_19-45-02	50	11	2797.5	2765.5	2801.0	2791.0
bumblebox-01_2023-10-28_19-45-02	01	2023-10-28_19-45-02	51	11	2797.5	2765.75	2800.5	2791.5
bumblebox-01_2023-10-28_19-45-02	01	2023-10-28_19-45-02	51	9	1941.0	2256.0	1921.5	2278.0
bumblebox-01_2023-10-28_19-45-02	01	2023-10-28_19-45-02	51	12	1969.75	1865.0	1976.0	1896.5
bumblebox-01_2023-10-28_19-45-02	01	2023-10-28_19-45-02	51	5	1548.25	1509.75	1540.5	1485.0
bumblebox-01_2023-10-28_19-45-02	01	2023-10-28_19-45-02	51	0	1689.75	1309.25	1669.0	1286.0
bumblebox-01_2023-10-28_19-45-02	01	2023-10-28_19-45-02	51	13	1973.25	932.75	1986.0	905.0
bumblebox-01_2023-10-28_19-45-02	01	2023-10-28_19-45-02	51	2	1398.75	266.5	1375.5	287.0
