## Supplementary material for "The BumbleBox: An open-source platform for quantifying behavior in bumblebee colonies": Sample BumbleBox Data Output: bumblebox-01_2023-10-28_20-10-02_raw.csv

filename	colony number	datetime	frame	ID	centroidX	centroidY	frontX	frontY
bumblebox-01_2023-10-28_20-10-02	01	2023-10-28_20-10-02	0	15	2199.25	2017.0	2177.0	2037.0
bumblebox-01_2023-10-28_20-10-02	01	2023-10-28_20-10-02	0	12	2440.5	1740.75	2418.0	1733.0
bumblebox-01_2023-10-28_20-10-02	01	2023-10-28_20-10-02	0	3	988.25	1516.0	974.0	1544.0
bumblebox-01_2023-10-28_20-10-02	01	2023-10-28_20-10-02	0	11	2440.0	1207.25	2463.0	1193.0
bumblebox-01_2023-10-28_20-10-02	01	2023-10-28_20-10-02	0	9	1939.5	640.0	1929.0	670.0
bumblebox-01_2023-10-28_20-10-02	01	2023-10-28_20-10-02	0	4	1995.25	2105.0	2027.0	2100.5
bumblebox-01_2023-10-28_20-10-02	01	2023-10-28_20-10-02	0	2	3226.75	1824.0	3248.5	1845.5
bumblebox-01_2023-10-28_20-10-02	01	2023-10-28_20-10-02	0	1	1555.25	1316.0	1532.5	1323.0
bumblebox-01_2023-10-28_20-10-02	01	2023-10-28_20-10-02	0	13	1114.75	474.25	1088.5	469.5
bumblebox-01_2023-10-28_20-10-02	01	2023-10-28_20-10-02	1	15	2200.75	2022.25	2176.5	2042.0
bumblebox-01_2023-10-28_20-10-02	01	2023-10-28_20-10-02	1	12	2413.75	1701.25	2386.5	1698.0
bumblebox-01_2023-10-28_20-10-02	01	2023-10-28_20-10-02	1	1	1555.25	1314.0	1532.5	1319.5
bumblebox-01_2023-10-28_20-10-02	01	2023-10-28_20-10-02	1	11	2440.5	1207.75	2463.5	1194.0
bumblebox-01_2023-10-28_20-10-02	01	2023-10-28_20-10-02	1	9	1938.75	639.75	1928.0	669.5
bumblebox-01_2023-10-28_20-10-02	01	2023-10-28_20-10-02	1	4	1992.25	2096.75	2022.0	2088.5
bumblebox-01_2023-10-28_20-10-02	01	2023-10-28_20-10-02	1	2	3227.0	1823.75	3249.0	1845.5
bumblebox-01_2023-10-28_20-10-02	01	2023-10-28_20-10-02	1	3	976.25	1585.75	961.0	1614.0
bumblebox-01_2023-10-28_20-10-02	01	2023-10-28_20-10-02	1	13	1103.5	474.25	1079.0	471.5
bumblebox-01_2023-10-28_20-10-02	01	2023-10-28_20-10-02	2	4	1995.5	2104.0	2026.0	2095.5
bumblebox-01_2023-10-28_20-10-02	01	2023-10-28_20-10-02	2	15	2183.25	2009.5	2157.0	2023.5
bumblebox-01_2023-10-28_20-10-02	01	2023-10-28_20-10-02	2	2	3226.75	1823.5	3248.5	1845.5
bumblebox-01_2023-10-28_20-10-02	01	2023-10-28_20-10-02	2	12	2417.75	1701.0	2392.5	1697.0
bumblebox-01_2023-10-28_20-10-02	01	2023-10-28_20-10-02	2	3	984.0	1594.0	976.5	1625.0
bumblebox-01_2023-10-28_20-10-02	01	2023-10-28_20-10-02	2	1	1553.0	1316.75	1531.0	1324.5
bumblebox-01_2023-10-28_20-10-02	01	2023-10-28_20-10-02	2	11	2441.0	1207.25	2464.0	1193.5
bumblebox-01_2023-10-28_20-10-02	01	2023-10-28_20-10-02	2	9	1939.5	640.5	1929.0	670.5
bumblebox-01_2023-10-28_20-10-02	01	2023-10-28_20-10-02	2	13	1096.5	475.0	1073.5	474.0
bumblebox-01_2023-10-28_20-10-02	01	2023-10-28_20-10-02	3	4	1999.5	2101.5	2031.0	2093.5
bumblebox-01_2023-10-28_20-10-02	01	2023-10-28_20-10-02	3	15	2187.5	2017.0	2162.0	2033.0
bumblebox-01_2023-10-28_20-10-02	01	2023-10-28_20-10-02	3	2	3227.0	1823.5	3248.5	1845.5
bumblebox-01_2023-10-28_20-10-02	01	2023-10-28_20-10-02	3	12	2444.25	1708.25	2425.5	1708.0
bumblebox-01_2023-10-28_20-10-02	01	2023-10-28_20-10-02	3	3	990.75	1686.0	983.5	1714.5
bumblebox-01_2023-10-28_20-10-02	01	2023-10-28_20-10-02	3	1	1550.5	1314.75	1529.5	1322.0
bumblebox-01_2023-10-28_20-10-02	01	2023-10-28_20-10-02	3	11	2440.25	1207.25	2463.5	1193.5
bumblebox-01_2023-10-28_20-10-02	01	2023-10-28_20-10-02	3	9	1939.0	640.0	1928.5	670.0
bumblebox-01_2023-10-28_20-10-02	01	2023-10-28_20-10-02	4	4	1995.0	2091.0	2026.0	2081.0
bumblebox-01_2023-10-28_20-10-02	01	2023-10-28_20-10-02	4	15	2192.0	2030.0	2164.0	2044.5
bumblebox-01_2023-10-28_20-10-02	01	2023-10-28_20-10-02	4	2	3227.0	1823.75	3248.5	1846.0
bumblebox-01_2023-10-28_20-10-02	01	2023-10-28_20-10-02	4	12	2347.0	1721.5	2324.0	1736.5
bumblebox-01_2023-10-28_20-10-02	01	2023-10-28_20-10-02	4	3	1018.0	1695.75	1024.0	1726.5
bumblebox-01_2023-10-28_20-10-02	01	2023-10-28_20-10-02	4	1	1548.5	1310.25	1527.0	1316.0
bumblebox-01_2023-10-28_20-10-02	01	2023-10-28_20-10-02	4	11	2440.25	1208.25	2464.0	1194.5
bumblebox-01_2023-10-28_20-10-02	01	2023-10-28_20-10-02	4	9	1939.5	639.75	1929.0	669.0
bumblebox-01_2023-10-28_20-10-02	01	2023-10-28_20-10-02	4	13	1093.25	477.75	1071.0	478.5
bumblebox-01_2023-10-28_20-10-02	01	2023-10-28_20-10-02	5	4	1980.5	2105.75	2012.0	2102.0
bumblebox-01_2023-10-28_20-10-02	01	2023-10-28_20-10-02	5	15	2198.5	2027.75	2166.0	2031.0
bumblebox-01_2023-10-28_20-10-02	01	2023-10-28_20-10-02	5	12	2298.5	1753.25	2289.0	1780.5
bumblebox-01_2023-10-28_20-10-02	01	2023-10-28_20-10-02	5	1	1549.0	1311.75	1527.5	1317.5
bumblebox-01_2023-10-28_20-10-02	01	2023-10-28_20-10-02	5	11	2440.0	1207.75	2463.5	1193.5
bumblebox-01_2023-10-28_20-10-02	01	2023-10-28_20-10-02	5	9	1939.5	640.25	1929.5	670.0
bumblebox-01_2023-10-28_20-10-02	01	2023-10-28_20-10-02	5	2	3227.25	1824.25	3249.0	1845.5
bumblebox-01_2023-10-28_20-10-02	01	2023-10-28_20-10-02	5	3	1040.25	1692.25	1055.0	1720.5
bumblebox-01_2023-10-28_20-10-02	01	2023-10-28_20-10-02	5	13	1107.0	481.75	1080.0	485.0
bumblebox-01_2023-10-28_20-10-02	01	2023-10-28_20-10-02	6	4	1981.75	2115.5	2013.5	2116.5
bumblebox-01_2023-10-28_20-10-02	01	2023-10-28_20-10-02	6	15	2203.0	2037.75	2172.5	2049.0
bumblebox-01_2023-10-28_20-10-02	01	2023-10-28_20-10-02	6	12	2269.0	1761.0	2256.5	1788.5
bumblebox-01_2023-10-28_20-10-02	01	2023-10-28_20-10-02	6	3	1095.0	1697.0	1116.0	1721.0
bumblebox-01_2023-10-28_20-10-02	01	2023-10-28_20-10-02	6	1	1549.0	1315.0	1527.5	1322.5
bumblebox-01_2023-10-28_20-10-02	01	2023-10-28_20-10-02	6	11	2440.5	1208.0	2464.0	1194.5
bumblebox-01_2023-10-28_20-10-02	01	2023-10-28_20-10-02	6	9	1939.5	640.0	1929.0	670.0
bumblebox-01_2023-10-28_20-10-02	01	2023-10-28_20-10-02	6	2	3227.25	1823.75	3249.5	1846.5
bumblebox-01_2023-10-28_20-10-02	01	2023-10-28_20-10-02	6	13	1089.0	486.25	1063.0	493.0
bumblebox-01_2023-10-28_20-10-02	01	2023-10-28_20-10-02	7	15	2207.0	2020.5	2174.5	2024.0
bumblebox-01_2023-10-28_20-10-02	01	2023-10-28_20-10-02	7	12	2272.0	1752.0	2262.5	1779.5
bumblebox-01_2023-10-28_20-10-02	01	2023-10-28_20-10-02	7	3	1136.0	1711.25	1155.5	1735.5
bumblebox-01_2023-10-28_20-10-02	01	2023-10-28_20-10-02	7	1	1555.75	1308.25	1532.5	1316.5
bumblebox-01_2023-10-28_20-10-02	01	2023-10-28_20-10-02	7	11	2438.5	1210.5	2461.5	1197.5
bumblebox-01_2023-10-28_20-10-02	01	2023-10-28_20-10-02	7	9	1939.0	639.5	1929.0	669.0
bumblebox-01_2023-10-28_20-10-02	01	2023-10-28_20-10-02	7	4	1985.5	2103.75	2017.5	2100.5
bumblebox-01_2023-10-28_20-10-02	01	2023-10-28_20-10-02	7	2	3226.75	1823.75	3248.5	1846.0
bumblebox-01_2023-10-28_20-10-02	01	2023-10-28_20-10-02	7	13	1054.5	496.5	1028.5	502.5
bumblebox-01_2023-10-28_20-10-02	01	2023-10-28_20-10-02	8	4	1995.5	2088.5	2028.0	2085.0
bumblebox-01_2023-10-28_20-10-02	01	2023-10-28_20-10-02	8	12	2258.0	1774.25	2247.5	1801.5
bumblebox-01_2023-10-28_20-10-02	01	2023-10-28_20-10-02	8	3	1118.5	1675.75	1130.0	1705.5
bumblebox-01_2023-10-28_20-10-02	01	2023-10-28_20-10-02	8	1	1557.5	1318.5	1534.0	1324.5
bumblebox-01_2023-10-28_20-10-02	01	2023-10-28_20-10-02	8	11	2438.5	1209.5	2462.0	1196.5
bumblebox-01_2023-10-28_20-10-02	01	2023-10-28_20-10-02	8	9	1939.0	639.75	1929.0	669.5
bumblebox-01_2023-10-28_20-10-02	01	2023-10-28_20-10-02	8	2	3227.25	1823.75	3249.5	1845.0
bumblebox-01_2023-10-28_20-10-02	01	2023-10-28_20-10-02	8	13	1069.75	499.0	1041.5	509.0
bumblebox-01_2023-10-28_20-10-02	01	2023-10-28_20-10-02	9	4	1995.75	2095.5	2027.5	2089.5
bumblebox-01_2023-10-28_20-10-02	01	2023-10-28_20-10-02	9	15	2188.5	1995.5	2156.0	1995.5
bumblebox-01_2023-10-28_20-10-02	01	2023-10-28_20-10-02	9	12	2258.75	1761.25	2237.0	1783.0
bumblebox-01_2023-10-28_20-10-02	01	2023-10-28_20-10-02	9	3	1093.75	1683.25	1099.5	1714.5
bumblebox-01_2023-10-28_20-10-02	01	2023-10-28_20-10-02	9	1	1555.0	1317.25	1533.0	1323.0
bumblebox-01_2023-10-28_20-10-02	01	2023-10-28_20-10-02	9	11	2438.75	1209.25	2462.0	1196.0
bumblebox-01_2023-10-28_20-10-02	01	2023-10-28_20-10-02	9	9	1939.0	640.0	1928.0	669.5
bumblebox-01_2023-10-28_20-10-02	01	2023-10-28_20-10-02	9	2	3227.0	1823.75	3249.0	1845.5
bumblebox-01_2023-10-28_20-10-02	01	2023-10-28_20-10-02	9	13	1093.75	510.5	1065.5	523.0
bumblebox-01_2023-10-28_20-10-02	01	2023-10-28_20-10-02	10	4	1999.0	2089.75	2029.5	2079.0
bumblebox-01_2023-10-28_20-10-02	01	2023-10-28_20-10-02	10	15	2175.5	1979.5	2143.0	1978.0
bumblebox-01_2023-10-28_20-10-02	01	2023-10-28_20-10-02	10	12	2250.75	1754.25	2229.0	1775.0
bumblebox-01_2023-10-28_20-10-02	01	2023-10-28_20-10-02	10	3	1070.0	1737.5	1070.0	1769.5
bumblebox-01_2023-10-28_20-10-02	01	2023-10-28_20-10-02	10	1	1551.5	1313.75	1529.5	1318.5
bumblebox-01_2023-10-28_20-10-02	01	2023-10-28_20-10-02	10	11	2439.25	1209.5	2462.5	1196.5
bumblebox-01_2023-10-28_20-10-02	01	2023-10-28_20-10-02	10	9	1940.0	639.75	1929.5	669.5
bumblebox-01_2023-10-28_20-10-02	01	2023-10-28_20-10-02	10	13	1080.75	561.75	1061.5	584.5
bumblebox-01_2023-10-28_20-10-02	01	2023-10-28_20-10-02	10	2	3224.25	1823.5	3246.0	1845.0
bumblebox-01_2023-10-28_20-10-02	01	2023-10-28_20-10-02	11	4	1991.75	2098.0	2022.5	2088.5
bumblebox-01_2023-10-28_20-10-02	01	2023-10-28_20-10-02	11	15	2184.5	2010.25	2152.5	2016.5
bumblebox-01_2023-10-28_20-10-02	01	2023-10-28_20-10-02	11	3	1061.75	1768.5	1064.5	1799.5
bumblebox-01_2023-10-28_20-10-02	01	2023-10-28_20-10-02	11	12	2236.5	1773.5	2216.5	1797.5
bumblebox-01_2023-10-28_20-10-02	01	2023-10-28_20-10-02	11	11	2438.75	1209.5	2462.0	1196.0
bumblebox-01_2023-10-28_20-10-02	01	2023-10-28_20-10-02	11	9	1939.5	639.25	1929.0	669.0
bumblebox-01_2023-10-28_20-10-02	01	2023-10-28_20-10-02	11	2	3223.25	1823.25	3244.5	1845.0
bumblebox-01_2023-10-28_20-10-02	01	2023-10-28_20-10-02	11	1	1553.0	1317.5	1531.5	1322.5
bumblebox-01_2023-10-28_20-10-02	01	2023-10-28_20-10-02	11	13	1102.0	573.5	1085.0	597.5
bumblebox-01_2023-10-28_20-10-02	01	2023-10-28_20-10-02	12	15	2192.0	2053.0	2164.0	2067.5
bumblebox-01_2023-10-28_20-10-02	01	2023-10-28_20-10-02	12	3	1062.25	1815.75	1060.0	1846.0
bumblebox-01_2023-10-28_20-10-02	01	2023-10-28_20-10-02	12	12	2225.5	1788.25	2206.0	1813.5
bumblebox-01_2023-10-28_20-10-02	01	2023-10-28_20-10-02	12	1	1552.0	1318.5	1530.5	1323.5
bumblebox-01_2023-10-28_20-10-02	01	2023-10-28_20-10-02	12	11	2438.75	1209.25	2462.0	1196.0
bumblebox-01_2023-10-28_20-10-02	01	2023-10-28_20-10-02	12	13	1136.5	681.75	1130.0	712.5
bumblebox-01_2023-10-28_20-10-02	01	2023-10-28_20-10-02	12	9	1939.75	639.5	1929.5	670.0
bumblebox-01_2023-10-28_20-10-02	01	2023-10-28_20-10-02	12	4	1998.75	2107.0	2027.0	2092.0
bumblebox-01_2023-10-28_20-10-02	01	2023-10-28_20-10-02	12	2	3224.5	1822.75	3246.5	1844.0
bumblebox-01_2023-10-28_20-10-02	01	2023-10-28_20-10-02	13	15	2189.75	2050.25	2160.0	2062.5
bumblebox-01_2023-10-28_20-10-02	01	2023-10-28_20-10-02	13	3	1056.5	1815.5	1052.0	1846.0
bumblebox-01_2023-10-28_20-10-02	01	2023-10-28_20-10-02	13	12	2227.75	1788.5	2211.5	1816.5
bumblebox-01_2023-10-28_20-10-02	01	2023-10-28_20-10-02	13	11	2439.0	1210.0	2462.5	1197.5
bumblebox-01_2023-10-28_20-10-02	01	2023-10-28_20-10-02	13	13	1130.5	803.25	1123.5	827.0
bumblebox-01_2023-10-28_20-10-02	01	2023-10-28_20-10-02	13	9	1939.75	639.25	1929.5	669.0
bumblebox-01_2023-10-28_20-10-02	01	2023-10-28_20-10-02	13	4	1975.0	2105.25	2002.5	2091.5
bumblebox-01_2023-10-28_20-10-02	01	2023-10-28_20-10-02	13	2	3224.0	1822.75	3245.5	1844.5
bumblebox-01_2023-10-28_20-10-02	01	2023-10-28_20-10-02	13	1	1552.75	1317.25	1531.0	1321.5
bumblebox-01_2023-10-28_20-10-02	01	2023-10-28_20-10-02	14	15	2160.5	2032.25	2128.0	2036.0
bumblebox-01_2023-10-28_20-10-02	01	2023-10-28_20-10-02	14	3	1053.25	1823.5	1049.5	1855.0
bumblebox-01_2023-10-28_20-10-02	01	2023-10-28_20-10-02	14	12	2222.0	1797.0	2203.5	1824.0
bumblebox-01_2023-10-28_20-10-02	01	2023-10-28_20-10-02	14	1	1552.75	1314.75	1531.0	1319.0
bumblebox-01_2023-10-28_20-10-02	01	2023-10-28_20-10-02	14	11	2438.75	1209.25	2462.0	1196.0
bumblebox-01_2023-10-28_20-10-02	01	2023-10-28_20-10-02	14	13	1124.0	851.25	1118.5	878.5
bumblebox-01_2023-10-28_20-10-02	01	2023-10-28_20-10-02	14	9	1939.5	639.0	1929.5	669.0
bumblebox-01_2023-10-28_20-10-02	01	2023-10-28_20-10-02	14	2	3224.5	1823.0	3246.5	1845.0
bumblebox-01_2023-10-28_20-10-02	01	2023-10-28_20-10-02	15	15	2125.5	2044.5	2095.0	2053.0
bumblebox-01_2023-10-28_20-10-02	01	2023-10-28_20-10-02	15	3	1039.0	1803.25	1045.0	1834.5
bumblebox-01_2023-10-28_20-10-02	01	2023-10-28_20-10-02	15	12	2231.25	1798.5	2212.0	1824.5
bumblebox-01_2023-10-28_20-10-02	01	2023-10-28_20-10-02	15	1	1549.25	1317.75	1528.5	1324.0
bumblebox-01_2023-10-28_20-10-02	01	2023-10-28_20-10-02	15	11	2439.0	1210.0	2462.5	1197.0
bumblebox-01_2023-10-28_20-10-02	01	2023-10-28_20-10-02	15	13	1175.0	916.5	1180.0	946.0
bumblebox-01_2023-10-28_20-10-02	01	2023-10-28_20-10-02	15	9	1939.75	639.25	1929.5	669.0
bumblebox-01_2023-10-28_20-10-02	01	2023-10-28_20-10-02	15	2	3225.0	1823.25	3246.5	1845.0
bumblebox-01_2023-10-28_20-10-02	01	2023-10-28_20-10-02	16	12	2229.0	1797.0	2215.0	1826.5
bumblebox-01_2023-10-28_20-10-02	01	2023-10-28_20-10-02	16	1	1557.0	1302.25	1534.0	1310.5
bumblebox-01_2023-10-28_20-10-02	01	2023-10-28_20-10-02	16	11	2438.75	1209.75	2462.0	1196.5
bumblebox-01_2023-10-28_20-10-02	01	2023-10-28_20-10-02	16	13	1166.25	995.0	1169.5	1026.0
bumblebox-01_2023-10-28_20-10-02	01	2023-10-28_20-10-02	16	9	1940.0	639.75	1930.0	670.0
bumblebox-01_2023-10-28_20-10-02	01	2023-10-28_20-10-02	16	15	2130.5	2050.75	2101.0	2061.5
bumblebox-01_2023-10-28_20-10-02	01	2023-10-28_20-10-02	16	2	3224.75	1823.25	3246.0	1845.0
bumblebox-01_2023-10-28_20-10-02	01	2023-10-28_20-10-02	16	3	1047.0	1790.25	1059.5	1819.5
bumblebox-01_2023-10-28_20-10-02	01	2023-10-28_20-10-02	17	15	2113.75	2051.25	2084.0	2060.5
bumblebox-01_2023-10-28_20-10-02	01	2023-10-28_20-10-02	17	12	2240.25	1802.75	2229.0	1833.5
bumblebox-01_2023-10-28_20-10-02	01	2023-10-28_20-10-02	17	3	1070.0	1785.75	1081.0	1815.5
bumblebox-01_2023-10-28_20-10-02	01	2023-10-28_20-10-02	17	1	1551.5	1298.5	1529.0	1306.0
bumblebox-01_2023-10-28_20-10-02	01	2023-10-28_20-10-02	17	11	2439.25	1209.5	2462.5	1196.0
bumblebox-01_2023-10-28_20-10-02	01	2023-10-28_20-10-02	17	13	1184.75	1091.0	1184.5	1121.5
bumblebox-01_2023-10-28_20-10-02	01	2023-10-28_20-10-02	17	9	1939.25	640.25	1929.0	670.0
bumblebox-01_2023-10-28_20-10-02	01	2023-10-28_20-10-02	17	2	3224.75	1823.0	3246.5	1845.0
bumblebox-01_2023-10-28_20-10-02	01	2023-10-28_20-10-02	18	15	2149.25	2066.0	2117.0	2070.5
bumblebox-01_2023-10-28_20-10-02	01	2023-10-28_20-10-02	18	12	2234.25	1818.25	2219.0	1847.5
bumblebox-01_2023-10-28_20-10-02	01	2023-10-28_20-10-02	18	3	1076.25	1797.75	1085.5	1828.5
bumblebox-01_2023-10-28_20-10-02	01	2023-10-28_20-10-02	18	1	1555.25	1306.75	1533.0	1314.5
bumblebox-01_2023-10-28_20-10-02	01	2023-10-28_20-10-02	18	11	2439.0	1209.25	2462.0	1196.0
bumblebox-01_2023-10-28_20-10-02	01	2023-10-28_20-10-02	18	13	1156.5	1178.5	1154.0	1208.5
bumblebox-01_2023-10-28_20-10-02	01	2023-10-28_20-10-02	18	9	1939.75	639.75	1929.5	669.5
bumblebox-01_2023-10-28_20-10-02	01	2023-10-28_20-10-02	18	2	3224.25	1823.5	3245.5	1845.5
bumblebox-01_2023-10-28_20-10-02	01	2023-10-28_20-10-02	19	15	2297.75	2099.5	2271.5	2105.5
bumblebox-01_2023-10-28_20-10-02	01	2023-10-28_20-10-02	19	12	2218.0	1840.75	2198.5	1867.0
bumblebox-01_2023-10-28_20-10-02	01	2023-10-28_20-10-02	19	1	1555.25	1312.75	1533.0	1320.0
bumblebox-01_2023-10-28_20-10-02	01	2023-10-28_20-10-02	19	13	1192.25	1263.75	1199.5	1293.5
bumblebox-01_2023-10-28_20-10-02	01	2023-10-28_20-10-02	19	11	2439.0	1209.5	2462.0	1196.5
bumblebox-01_2023-10-28_20-10-02	01	2023-10-28_20-10-02	19	9	1939.5	639.5	1929.5	669.5
bumblebox-01_2023-10-28_20-10-02	01	2023-10-28_20-10-02	19	2	3224.75	1823.5	3246.5	1845.0
bumblebox-01_2023-10-28_20-10-02	01	2023-10-28_20-10-02	19	3	1090.75	1794.75	1102.5	1824.0
bumblebox-01_2023-10-28_20-10-02	01	2023-10-28_20-10-02	20	15	2340.25	2096.5	2312.5	2112.5
bumblebox-01_2023-10-28_20-10-02	01	2023-10-28_20-10-02	20	12	2175.5	1930.0	2164.5	1958.5
bumblebox-01_2023-10-28_20-10-02	01	2023-10-28_20-10-02	20	2	3224.5	1823.25	3246.0	1845.5
bumblebox-01_2023-10-28_20-10-02	01	2023-10-28_20-10-02	20	10	2518.0	1813.5	2522.0	1836.5
bumblebox-01_2023-10-28_20-10-02	01	2023-10-28_20-10-02	20	3	1083.5	1788.25	1091.0	1819.0
bumblebox-01_2023-10-28_20-10-02	01	2023-10-28_20-10-02	20	13	1218.5	1398.75	1221.5	1429.0
bumblebox-01_2023-10-28_20-10-02	01	2023-10-28_20-10-02	20	1	1553.5	1313.25	1532.0	1320.5
bumblebox-01_2023-10-28_20-10-02	01	2023-10-28_20-10-02	20	11	2439.25	1209.5	2463.0	1196.0
bumblebox-01_2023-10-28_20-10-02	01	2023-10-28_20-10-02	20	9	1939.75	640.0	1929.5	669.5
bumblebox-01_2023-10-28_20-10-02	01	2023-10-28_20-10-02	21	12	2157.75	1941.0	2145.0	1966.5
bumblebox-01_2023-10-28_20-10-02	01	2023-10-28_20-10-02	21	3	1071.75	1779.0	1080.0	1809.0
bumblebox-01_2023-10-28_20-10-02	01	2023-10-28_20-10-02	21	13	1198.0	1552.0	1198.5	1582.0
bumblebox-01_2023-10-28_20-10-02	01	2023-10-28_20-10-02	21	1	1562.75	1285.25	1540.5	1298.0
bumblebox-01_2023-10-28_20-10-02	01	2023-10-28_20-10-02	21	11	2439.0	1208.5	2462.5	1195.0
bumblebox-01_2023-10-28_20-10-02	01	2023-10-28_20-10-02	21	9	1939.5	639.75	1929.5	670.0
bumblebox-01_2023-10-28_20-10-02	01	2023-10-28_20-10-02	21	2	3224.25	1823.5	3246.0	1845.5
bumblebox-01_2023-10-28_20-10-02	01	2023-10-28_20-10-02	22	12	2156.0	1948.75	2147.0	1976.0
bumblebox-01_2023-10-28_20-10-02	01	2023-10-28_20-10-02	22	2	3224.75	1824.25	3247.0	1847.5
bumblebox-01_2023-10-28_20-10-02	01	2023-10-28_20-10-02	22	3	1061.5	1771.25	1069.0	1802.5
bumblebox-01_2023-10-28_20-10-02	01	2023-10-28_20-10-02	22	13	1300.75	1595.25	1319.5	1620.0
bumblebox-01_2023-10-28_20-10-02	01	2023-10-28_20-10-02	22	1	1548.0	1298.25	1528.0	1309.5
bumblebox-01_2023-10-28_20-10-02	01	2023-10-28_20-10-02	22	11	2439.25	1209.25	2462.5	1196.0
bumblebox-01_2023-10-28_20-10-02	01	2023-10-28_20-10-02	22	9	1939.5	640.0	1929.5	669.5
bumblebox-01_2023-10-28_20-10-02	01	2023-10-28_20-10-02	23	12	2168.25	1972.0	2167.5	2001.5
bumblebox-01_2023-10-28_20-10-02	01	2023-10-28_20-10-02	23	3	1068.25	1779.25	1077.0	1810.0
bumblebox-01_2023-10-28_20-10-02	01	2023-10-28_20-10-02	23	13	1448.0	1683.25	1471.0	1702.5
bumblebox-01_2023-10-28_20-10-02	01	2023-10-28_20-10-02	23	1	1545.75	1297.25	1525.0	1309.5
bumblebox-01_2023-10-28_20-10-02	01	2023-10-28_20-10-02	23	11	2439.0	1209.5	2462.5	1196.5
bumblebox-01_2023-10-28_20-10-02	01	2023-10-28_20-10-02	23	9	1939.0	640.25	1928.5	670.0
bumblebox-01_2023-10-28_20-10-02	01	2023-10-28_20-10-02	23	2	3224.5	1823.0	3246.0	1845.0
bumblebox-01_2023-10-28_20-10-02	01	2023-10-28_20-10-02	24	12	2178.0	1990.0	2173.0	2017.5
bumblebox-01_2023-10-28_20-10-02	01	2023-10-28_20-10-02	24	3	1076.0	1777.5	1086.0	1807.0
bumblebox-01_2023-10-28_20-10-02	01	2023-10-28_20-10-02	24	13	1516.0	1731.0	1544.5	1743.5
bumblebox-01_2023-10-28_20-10-02	01	2023-10-28_20-10-02	24	1	1544.5	1308.75	1524.5	1319.0
bumblebox-01_2023-10-28_20-10-02	01	2023-10-28_20-10-02	24	11	2438.75	1209.25	2462.0	1196.0
bumblebox-01_2023-10-28_20-10-02	01	2023-10-28_20-10-02	24	9	1939.75	640.25	1929.5	670.0
bumblebox-01_2023-10-28_20-10-02	01	2023-10-28_20-10-02	24	2	3224.75	1823.75	3246.5	1845.5
bumblebox-01_2023-10-28_20-10-02	01	2023-10-28_20-10-02	25	3	1104.25	1799.5	1122.0	1826.0
bumblebox-01_2023-10-28_20-10-02	01	2023-10-28_20-10-02	25	13	1592.25	1709.5	1621.0	1715.5
bumblebox-01_2023-10-28_20-10-02	01	2023-10-28_20-10-02	25	1	1547.25	1311.5	1527.5	1321.5
bumblebox-01_2023-10-28_20-10-02	01	2023-10-28_20-10-02	25	11	2439.0	1209.5	2462.0	1196.5
bumblebox-01_2023-10-28_20-10-02	01	2023-10-28_20-10-02	25	9	1939.25	640.25	1929.0	670.0
bumblebox-01_2023-10-28_20-10-02	01	2023-10-28_20-10-02	25	12	2148.75	1984.0	2131.5	2010.5
bumblebox-01_2023-10-28_20-10-02	01	2023-10-28_20-10-02	25	2	3224.5	1823.25	3246.5	1845.0
bumblebox-01_2023-10-28_20-10-02	01	2023-10-28_20-10-02	25	10	2489.5	1714.5	2477.0	1742.0
bumblebox-01_2023-10-28_20-10-02	01	2023-10-28_20-10-02	26	12	2108.25	2004.75	2091.0	2029.0
bumblebox-01_2023-10-28_20-10-02	01	2023-10-28_20-10-02	26	3	1118.75	1782.5	1137.5	1808.5
bumblebox-01_2023-10-28_20-10-02	01	2023-10-28_20-10-02	26	13	1643.75	1691.75	1673.0	1685.5
bumblebox-01_2023-10-28_20-10-02	01	2023-10-28_20-10-02	26	11	2439.0	1209.5	2462.0	1196.5
bumblebox-01_2023-10-28_20-10-02	01	2023-10-28_20-10-02	26	9	1938.75	639.75	1928.5	670.0
bumblebox-01_2023-10-28_20-10-02	01	2023-10-28_20-10-02	26	2	3225.0	1824.0	3246.5	1845.5
bumblebox-01_2023-10-28_20-10-02	01	2023-10-28_20-10-02	26	10	2501.5	1723.75	2496.0	1752.0
bumblebox-01_2023-10-28_20-10-02	01	2023-10-28_20-10-02	27	12	2110.25	2000.75	2090.0	2024.0
bumblebox-01_2023-10-28_20-10-02	01	2023-10-28_20-10-02	27	3	1145.75	1778.25	1166.0	1802.5
bumblebox-01_2023-10-28_20-10-02	01	2023-10-28_20-10-02	27	10	2498.5	1776.5	2493.5	1801.5
bumblebox-01_2023-10-28_20-10-02	01	2023-10-28_20-10-02	27	13	1582.75	1676.0	1605.5	1667.5
bumblebox-01_2023-10-28_20-10-02	01	2023-10-28_20-10-02	27	11	2438.75	1209.5	2462.0	1196.5
bumblebox-01_2023-10-28_20-10-02	01	2023-10-28_20-10-02	27	9	1939.0	640.0	1928.5	670.0
bumblebox-01_2023-10-28_20-10-02	01	2023-10-28_20-10-02	27	2	3224.5	1822.25	3246.0	1843.5
bumblebox-01_2023-10-28_20-10-02	01	2023-10-28_20-10-02	27	1	1569.25	1283.75	1544.5	1294.5
bumblebox-01_2023-10-28_20-10-02	01	2023-10-28_20-10-02	28	12	2120.0	1998.75	2099.0	2022.0
bumblebox-01_2023-10-28_20-10-02	01	2023-10-28_20-10-02	28	10	2464.0	1839.0	2456.0	1867.0
bumblebox-01_2023-10-28_20-10-02	01	2023-10-28_20-10-02	28	3	1144.5	1729.0	1157.5	1758.0
bumblebox-01_2023-10-28_20-10-02	01	2023-10-28_20-10-02	28	7	2041.5	1560.5	2036.5	1578.5
bumblebox-01_2023-10-28_20-10-02	01	2023-10-28_20-10-02	28	1	1565.75	1292.75	1541.0	1298.0
bumblebox-01_2023-10-28_20-10-02	01	2023-10-28_20-10-02	28	11	2438.5	1209.25	2461.5	1196.5
bumblebox-01_2023-10-28_20-10-02	01	2023-10-28_20-10-02	28	9	1939.5	640.0	1929.5	670.0
bumblebox-01_2023-10-28_20-10-02	01	2023-10-28_20-10-02	28	2	3222.5	1822.5	3244.5	1844.0
bumblebox-01_2023-10-28_20-10-02	01	2023-10-28_20-10-02	29	12	2081.75	2001.5	2066.0	2026.5
bumblebox-01_2023-10-28_20-10-02	01	2023-10-28_20-10-02	29	10	2413.0	1887.25	2396.5	1915.0
bumblebox-01_2023-10-28_20-10-02	01	2023-10-28_20-10-02	29	3	1132.25	1742.75	1134.5	1773.5
bumblebox-01_2023-10-28_20-10-02	01	2023-10-28_20-10-02	29	1	1552.5	1285.25	1529.5	1284.5
bumblebox-01_2023-10-28_20-10-02	01	2023-10-28_20-10-02	29	11	2438.0	1210.25	2462.0	1197.5
bumblebox-01_2023-10-28_20-10-02	01	2023-10-28_20-10-02	29	9	1939.25	640.5	1929.0	670.5
bumblebox-01_2023-10-28_20-10-02	01	2023-10-28_20-10-02	29	2	3223.75	1822.25	3245.5	1844.0
bumblebox-01_2023-10-28_20-10-02	01	2023-10-28_20-10-02	30	12	2090.0	2009.0	2073.5	2034.5
bumblebox-01_2023-10-28_20-10-02	01	2023-10-28_20-10-02	30	10	2433.75	1922.5	2425.0	1954.5
bumblebox-01_2023-10-28_20-10-02	01	2023-10-28_20-10-02	30	3	1127.25	1731.75	1129.0	1763.5
bumblebox-01_2023-10-28_20-10-02	01	2023-10-28_20-10-02	30	13	1590.75	1645.0	1608.0	1634.0
bumblebox-01_2023-10-28_20-10-02	01	2023-10-28_20-10-02	30	1	1553.0	1284.25	1531.5	1285.0
bumblebox-01_2023-10-28_20-10-02	01	2023-10-28_20-10-02	30	11	2438.0	1210.0	2462.0	1197.5
bumblebox-01_2023-10-28_20-10-02	01	2023-10-28_20-10-02	30	9	1939.25	640.5	1929.0	671.0
bumblebox-01_2023-10-28_20-10-02	01	2023-10-28_20-10-02	30	2	3223.5	1822.75	3245.0	1844.5
bumblebox-01_2023-10-28_20-10-02	01	2023-10-28_20-10-02	31	10	2416.75	2003.5	2405.0	2026.0
bumblebox-01_2023-10-28_20-10-02	01	2023-10-28_20-10-02	31	12	2096.0	2010.0	2079.5	2035.5
bumblebox-01_2023-10-28_20-10-02	01	2023-10-28_20-10-02	31	3	1108.0	1729.0	1108.5	1761.0
bumblebox-01_2023-10-28_20-10-02	01	2023-10-28_20-10-02	31	13	1610.25	1639.75	1632.5	1634.5
bumblebox-01_2023-10-28_20-10-02	01	2023-10-28_20-10-02	31	11	2438.5	1210.25	2462.5	1197.0
bumblebox-01_2023-10-28_20-10-02	01	2023-10-28_20-10-02	31	9	1939.0	640.0	1928.5	670.0
bumblebox-01_2023-10-28_20-10-02	01	2023-10-28_20-10-02	31	2	3223.75	1822.25	3245.5	1844.5
bumblebox-01_2023-10-28_20-10-02	01	2023-10-28_20-10-02	32	12	2094.75	2012.25	2078.5	2038.0
bumblebox-01_2023-10-28_20-10-02	01	2023-10-28_20-10-02	32	10	2419.25	2002.75	2410.0	2021.0
bumblebox-01_2023-10-28_20-10-02	01	2023-10-28_20-10-02	32	3	1120.0	1744.5	1123.5	1776.0
bumblebox-01_2023-10-28_20-10-02	01	2023-10-28_20-10-02	32	0	1915.0	1740.25	1933.0	1741.5
bumblebox-01_2023-10-28_20-10-02	01	2023-10-28_20-10-02	32	13	1640.5	1600.25	1661.0	1587.5
bumblebox-01_2023-10-28_20-10-02	01	2023-10-28_20-10-02	32	11	2438.25	1210.0	2462.0	1197.0
bumblebox-01_2023-10-28_20-10-02	01	2023-10-28_20-10-02	32	9	1938.75	640.0	1928.5	670.0
bumblebox-01_2023-10-28_20-10-02	01	2023-10-28_20-10-02	32	2	3223.75	1823.0	3245.0	1844.5
bumblebox-01_2023-10-28_20-10-02	01	2023-10-28_20-10-02	33	12	2093.5	2010.75	2078.0	2036.0
bumblebox-01_2023-10-28_20-10-02	01	2023-10-28_20-10-02	33	10	2441.25	1980.0	2439.0	2000.0
bumblebox-01_2023-10-28_20-10-02	01	2023-10-28_20-10-02	33	3	1117.5	1784.25	1120.5	1815.0
bumblebox-01_2023-10-28_20-10-02	01	2023-10-28_20-10-02	33	13	1709.25	1535.0	1728.0	1510.5
bumblebox-01_2023-10-28_20-10-02	01	2023-10-28_20-10-02	33	11	2438.5	1209.5	2461.5	1196.5
bumblebox-01_2023-10-28_20-10-02	01	2023-10-28_20-10-02	33	9	1939.5	640.0	1929.0	670.0
bumblebox-01_2023-10-28_20-10-02	01	2023-10-28_20-10-02	33	2	3224.0	1822.5	3245.5	1844.0
bumblebox-01_2023-10-28_20-10-02	01	2023-10-28_20-10-02	33	1	1561.5	1252.0	1535.0	1263.0
bumblebox-01_2023-10-28_20-10-02	01	2023-10-28_20-10-02	34	12	2093.25	2011.5	2077.0	2037.0
bumblebox-01_2023-10-28_20-10-02	01	2023-10-28_20-10-02	34	10	2463.5	1935.25	2464.5	1961.0
bumblebox-01_2023-10-28_20-10-02	01	2023-10-28_20-10-02	34	3	1095.25	1763.75	1091.5	1795.0
bumblebox-01_2023-10-28_20-10-02	01	2023-10-28_20-10-02	34	13	1675.0	1544.75	1677.0	1515.0
bumblebox-01_2023-10-28_20-10-02	01	2023-10-28_20-10-02	34	1	1539.5	1277.0	1520.0	1293.0
bumblebox-01_2023-10-28_20-10-02	01	2023-10-28_20-10-02	34	11	2439.0	1210.25	2462.5	1197.5
bumblebox-01_2023-10-28_20-10-02	01	2023-10-28_20-10-02	34	9	1938.75	640.25	1928.5	670.0
bumblebox-01_2023-10-28_20-10-02	01	2023-10-28_20-10-02	34	2	3223.75	1823.25	3245.0	1845.0
bumblebox-01_2023-10-28_20-10-02	01	2023-10-28_20-10-02	35	12	2093.5	2011.75	2077.5	2037.0
bumblebox-01_2023-10-28_20-10-02	01	2023-10-28_20-10-02	35	10	2463.5	1899.75	2463.0	1931.5
bumblebox-01_2023-10-28_20-10-02	01	2023-10-28_20-10-02	35	3	1072.75	1770.75	1063.0	1801.0
bumblebox-01_2023-10-28_20-10-02	01	2023-10-28_20-10-02	35	13	1672.25	1538.5	1677.5	1509.0
bumblebox-01_2023-10-28_20-10-02	01	2023-10-28_20-10-02	35	11	2439.25	1210.0	2463.0	1197.0
bumblebox-01_2023-10-28_20-10-02	01	2023-10-28_20-10-02	35	1	1583.5	1195.75	1559.5	1218.0
bumblebox-01_2023-10-28_20-10-02	01	2023-10-28_20-10-02	35	9	1938.75	640.5	1928.0	669.5
bumblebox-01_2023-10-28_20-10-02	01	2023-10-28_20-10-02	35	2	3223.75	1822.75	3245.5	1844.0
bumblebox-01_2023-10-28_20-10-02	01	2023-10-28_20-10-02	35	0	1891.25	1738.75	1902.5	1744.0
bumblebox-01_2023-10-28_20-10-02	01	2023-10-28_20-10-02	36	12	2093.0	2012.25	2076.5	2037.5
bumblebox-01_2023-10-28_20-10-02	01	2023-10-28_20-10-02	36	10	2441.25	1952.0	2428.5	1981.0
bumblebox-01_2023-10-28_20-10-02	01	2023-10-28_20-10-02	36	3	1036.0	1785.0	1015.5	1809.0
bumblebox-01_2023-10-28_20-10-02	01	2023-10-28_20-10-02	36	13	1669.0	1533.5	1673.0	1503.5
bumblebox-01_2023-10-28_20-10-02	01	2023-10-28_20-10-02	36	11	2438.0	1210.0	2461.5	1197.0
bumblebox-01_2023-10-28_20-10-02	01	2023-10-28_20-10-02	36	1	1566.5	1208.5	1550.5	1238.0
bumblebox-01_2023-10-28_20-10-02	01	2023-10-28_20-10-02	36	9	1939.0	640.25	1929.0	670.5
bumblebox-01_2023-10-28_20-10-02	01	2023-10-28_20-10-02	36	2	3224.0	1822.75	3245.0	1845.0
bumblebox-01_2023-10-28_20-10-02	01	2023-10-28_20-10-02	37	12	2093.25	2013.25	2077.0	2039.0
bumblebox-01_2023-10-28_20-10-02	01	2023-10-28_20-10-02	37	10	2416.5	1989.0	2395.5	2012.5
bumblebox-01_2023-10-28_20-10-02	01	2023-10-28_20-10-02	37	2	3223.5	1823.0	3245.5	1844.5
bumblebox-01_2023-10-28_20-10-02	01	2023-10-28_20-10-02	37	13	1669.5	1534.25	1674.5	1504.5
bumblebox-01_2023-10-28_20-10-02	01	2023-10-28_20-10-02	37	11	2438.0	1209.75	2461.5	1196.5
bumblebox-01_2023-10-28_20-10-02	01	2023-10-28_20-10-02	37	9	1939.25	640.5	1928.5	670.0
bumblebox-01_2023-10-28_20-10-02	01	2023-10-28_20-10-02	37	3	936.5	1800.75	910.0	1814.5
bumblebox-01_2023-10-28_20-10-02	01	2023-10-28_20-10-02	37	0	1887.0	1717.0	1898.5	1722.5
bumblebox-01_2023-10-28_20-10-02	01	2023-10-28_20-10-02	38	10	2397.75	2000.5	2374.0	2021.0
bumblebox-01_2023-10-28_20-10-02	01	2023-10-28_20-10-02	38	12	2092.5	2008.0	2077.5	2034.5
bumblebox-01_2023-10-28_20-10-02	01	2023-10-28_20-10-02	38	13	1674.5	1542.0	1682.0	1513.0
bumblebox-01_2023-10-28_20-10-02	01	2023-10-28_20-10-02	38	1	1554.5	1264.0	1547.5	1297.5
bumblebox-01_2023-10-28_20-10-02	01	2023-10-28_20-10-02	38	11	2438.25	1209.75	2462.0	1197.0
bumblebox-01_2023-10-28_20-10-02	01	2023-10-28_20-10-02	38	9	1938.5	640.0	1928.5	669.5
bumblebox-01_2023-10-28_20-10-02	01	2023-10-28_20-10-02	38	2	3223.5	1822.5	3245.0	1844.0
bumblebox-01_2023-10-28_20-10-02	01	2023-10-28_20-10-02	38	3	938.0	1787.0	912.5	1802.0
bumblebox-01_2023-10-28_20-10-02	01	2023-10-28_20-10-02	39	10	2382.5	2015.75	2358.5	2034.5
bumblebox-01_2023-10-28_20-10-02	01	2023-10-28_20-10-02	39	12	2092.25	2006.0	2077.0	2032.5
bumblebox-01_2023-10-28_20-10-02	01	2023-10-28_20-10-02	39	3	925.25	1813.75	902.0	1831.5
bumblebox-01_2023-10-28_20-10-02	01	2023-10-28_20-10-02	39	13	1678.25	1590.5	1691.5	1569.5
bumblebox-01_2023-10-28_20-10-02	01	2023-10-28_20-10-02	39	1	1554.25	1267.75	1547.5	1300.5
bumblebox-01_2023-10-28_20-10-02	01	2023-10-28_20-10-02	39	11	2438.0	1209.5	2462.0	1197.0
bumblebox-01_2023-10-28_20-10-02	01	2023-10-28_20-10-02	39	9	1938.5	640.25	1928.0	670.0
bumblebox-01_2023-10-28_20-10-02	01	2023-10-28_20-10-02	39	2	3223.75	1823.5	3245.5	1845.0
bumblebox-01_2023-10-28_20-10-02	01	2023-10-28_20-10-02	40	10	2358.25	2039.25	2332.0	2056.0
bumblebox-01_2023-10-28_20-10-02	01	2023-10-28_20-10-02	40	12	2094.25	2003.25	2080.0	2030.0
bumblebox-01_2023-10-28_20-10-02	01	2023-10-28_20-10-02	40	13	1679.0	1607.25	1701.0	1593.0
bumblebox-01_2023-10-28_20-10-02	01	2023-10-28_20-10-02	40	1	1552.25	1281.0	1547.0	1314.0
bumblebox-01_2023-10-28_20-10-02	01	2023-10-28_20-10-02	40	11	2436.5	1210.0	2460.5	1197.5
bumblebox-01_2023-10-28_20-10-02	01	2023-10-28_20-10-02	40	9	1938.5	640.25	1928.5	670.0
bumblebox-01_2023-10-28_20-10-02	01	2023-10-28_20-10-02	40	3	912.75	1829.25	887.0	1845.5
bumblebox-01_2023-10-28_20-10-02	01	2023-10-28_20-10-02	40	2	3224.0	1822.75	3246.0	1844.0
bumblebox-01_2023-10-28_20-10-02	01	2023-10-28_20-10-02	41	10	2341.25	2059.25	2315.5	2077.0
bumblebox-01_2023-10-28_20-10-02	01	2023-10-28_20-10-02	41	12	2092.0	2004.25	2077.0	2030.5
bumblebox-01_2023-10-28_20-10-02	01	2023-10-28_20-10-02	41	11	2434.5	1212.0	2460.5	1200.0
bumblebox-01_2023-10-28_20-10-02	01	2023-10-28_20-10-02	41	9	1939.0	640.25	1928.5	670.0
bumblebox-01_2023-10-28_20-10-02	01	2023-10-28_20-10-02	41	3	887.5	1840.0	860.0	1854.5
bumblebox-01_2023-10-28_20-10-02	01	2023-10-28_20-10-02	41	2	3223.75	1822.75	3245.5	1844.5
bumblebox-01_2023-10-28_20-10-02	01	2023-10-28_20-10-02	42	10	2355.5	2058.5	2333.0	2078.0
bumblebox-01_2023-10-28_20-10-02	01	2023-10-28_20-10-02	42	12	2092.0	1996.75	2078.0	2024.0
bumblebox-01_2023-10-28_20-10-02	01	2023-10-28_20-10-02	42	13	1688.25	1618.5	1717.0	1611.0
bumblebox-01_2023-10-28_20-10-02	01	2023-10-28_20-10-02	42	1	1546.75	1311.25	1538.0	1343.5
bumblebox-01_2023-10-28_20-10-02	01	2023-10-28_20-10-02	42	11	2434.0	1212.5	2459.5	1201.0
bumblebox-01_2023-10-28_20-10-02	01	2023-10-28_20-10-02	42	9	1939.5	640.75	1929.0	670.5
bumblebox-01_2023-10-28_20-10-02	01	2023-10-28_20-10-02	42	3	868.25	1883.5	842.0	1899.5
bumblebox-01_2023-10-28_20-10-02	01	2023-10-28_20-10-02	42	2	3223.75	1822.75	3245.5	1844.5
bumblebox-01_2023-10-28_20-10-02	01	2023-10-28_20-10-02	43	10	2349.5	2054.75	2323.0	2073.0
bumblebox-01_2023-10-28_20-10-02	01	2023-10-28_20-10-02	43	12	2091.5	1996.25	2078.0	2023.5
bumblebox-01_2023-10-28_20-10-02	01	2023-10-28_20-10-02	43	3	854.75	1908.75	829.0	1923.5
bumblebox-01_2023-10-28_20-10-02	01	2023-10-28_20-10-02	43	0	1921.0	1760.0	1943.0	1767.5
bumblebox-01_2023-10-28_20-10-02	01	2023-10-28_20-10-02	43	11	2434.75	1211.5	2460.5	1199.5
bumblebox-01_2023-10-28_20-10-02	01	2023-10-28_20-10-02	43	9	1938.75	640.25	1928.0	670.0
bumblebox-01_2023-10-28_20-10-02	01	2023-10-28_20-10-02	43	2	3223.75	1822.25	3245.5	1844.5
bumblebox-01_2023-10-28_20-10-02	01	2023-10-28_20-10-02	43	13	1689.25	1616.5	1719.0	1610.0
bumblebox-01_2023-10-28_20-10-02	01	2023-10-28_20-10-02	43	1	1543.5	1312.5	1537.5	1346.0
bumblebox-01_2023-10-28_20-10-02	01	2023-10-28_20-10-02	44	10	2292.0	2075.5	2265.0	2091.0
bumblebox-01_2023-10-28_20-10-02	01	2023-10-28_20-10-02	44	12	2090.5	2000.25	2077.5	2027.0
bumblebox-01_2023-10-28_20-10-02	01	2023-10-28_20-10-02	44	0	1918.75	1740.25	1940.0	1741.5
bumblebox-01_2023-10-28_20-10-02	01	2023-10-28_20-10-02	44	13	1687.0	1617.25	1718.0	1613.5
bumblebox-01_2023-10-28_20-10-02	01	2023-10-28_20-10-02	44	1	1520.75	1254.5	1531.5	1278.5
bumblebox-01_2023-10-28_20-10-02	01	2023-10-28_20-10-02	44	11	2434.0	1211.75	2459.5	1200.0
bumblebox-01_2023-10-28_20-10-02	01	2023-10-28_20-10-02	44	9	1938.75	640.25	1928.5	670.0
bumblebox-01_2023-10-28_20-10-02	01	2023-10-28_20-10-02	44	3	888.5	1910.25	863.0	1925.0
bumblebox-01_2023-10-28_20-10-02	01	2023-10-28_20-10-02	44	2	3223.75	1822.5	3245.5	1844.5
bumblebox-01_2023-10-28_20-10-02	01	2023-10-28_20-10-02	45	10	2284.0	2079.75	2257.0	2094.5
bumblebox-01_2023-10-28_20-10-02	01	2023-10-28_20-10-02	45	12	2089.0	2000.75	2076.5	2028.0
bumblebox-01_2023-10-28_20-10-02	01	2023-10-28_20-10-02	45	13	1661.0	1618.5	1691.0	1619.5
bumblebox-01_2023-10-28_20-10-02	01	2023-10-28_20-10-02	45	11	2434.5	1211.5	2460.0	1199.5
bumblebox-01_2023-10-28_20-10-02	01	2023-10-28_20-10-02	45	9	1939.0	640.75	1929.0	670.5
bumblebox-01_2023-10-28_20-10-02	01	2023-10-28_20-10-02	45	3	907.0	1913.0	884.0	1931.5
bumblebox-01_2023-10-28_20-10-02	01	2023-10-28_20-10-02	45	2	3224.5	1822.75	3245.5	1844.0
bumblebox-01_2023-10-28_20-10-02	01	2023-10-28_20-10-02	45	1	1517.25	1263.75	1524.5	1293.5
bumblebox-01_2023-10-28_20-10-02	01	2023-10-28_20-10-02	46	10	2308.25	2076.75	2282.5	2095.0
bumblebox-01_2023-10-28_20-10-02	01	2023-10-28_20-10-02	46	12	2087.5	1997.25	2075.0	2025.0
bumblebox-01_2023-10-28_20-10-02	01	2023-10-28_20-10-02	46	13	1650.5	1588.0	1674.5	1579.0
bumblebox-01_2023-10-28_20-10-02	01	2023-10-28_20-10-02	46	11	2434.25	1211.75	2459.5	1200.5
bumblebox-01_2023-10-28_20-10-02	01	2023-10-28_20-10-02	46	9	1938.75	640.75	1928.5	670.5
bumblebox-01_2023-10-28_20-10-02	01	2023-10-28_20-10-02	46	3	934.0	1915.0	908.5	1932.0
bumblebox-01_2023-10-28_20-10-02	01	2023-10-28_20-10-02	46	2	3223.75	1823.0	3245.5	1844.5
bumblebox-01_2023-10-28_20-10-02	01	2023-10-28_20-10-02	46	1	1523.0	1264.0	1531.5	1293.0
bumblebox-01_2023-10-28_20-10-02	01	2023-10-28_20-10-02	47	10	2294.0	2084.25	2267.5	2101.5
bumblebox-01_2023-10-28_20-10-02	01	2023-10-28_20-10-02	47	12	2078.75	1979.75	2070.0	2009.5
bumblebox-01_2023-10-28_20-10-02	01	2023-10-28_20-10-02	47	13	1640.25	1599.75	1659.5	1589.5
bumblebox-01_2023-10-28_20-10-02	01	2023-10-28_20-10-02	47	1	1526.0	1248.75	1536.5	1275.5
bumblebox-01_2023-10-28_20-10-02	01	2023-10-28_20-10-02	47	11	2434.5	1211.25	2460.0	1199.5
bumblebox-01_2023-10-28_20-10-02	01	2023-10-28_20-10-02	47	9	1938.75	640.5	1928.5	670.5
bumblebox-01_2023-10-28_20-10-02	01	2023-10-28_20-10-02	47	3	924.5	1927.75	897.5	1939.0
bumblebox-01_2023-10-28_20-10-02	01	2023-10-28_20-10-02	47	2	3223.75	1822.5	3245.5	1844.0
bumblebox-01_2023-10-28_20-10-02	01	2023-10-28_20-10-02	48	10	2300.25	2079.25	2272.0	2095.0
bumblebox-01_2023-10-28_20-10-02	01	2023-10-28_20-10-02	48	12	2059.5	1957.25	2067.0	1989.0
bumblebox-01_2023-10-28_20-10-02	01	2023-10-28_20-10-02	48	13	1675.25	1547.25	1698.5	1531.5
bumblebox-01_2023-10-28_20-10-02	01	2023-10-28_20-10-02	48	1	1516.75	1278.75	1533.0	1301.0
bumblebox-01_2023-10-28_20-10-02	01	2023-10-28_20-10-02	48	11	2434.5	1211.5	2460.0	1199.5
bumblebox-01_2023-10-28_20-10-02	01	2023-10-28_20-10-02	48	9	1939.0	640.5	1929.0	670.5
bumblebox-01_2023-10-28_20-10-02	01	2023-10-28_20-10-02	48	3	942.0	1927.5	916.0	1942.0
bumblebox-01_2023-10-28_20-10-02	01	2023-10-28_20-10-02	48	2	3223.5	1823.25	3245.0	1845.0
bumblebox-01_2023-10-28_20-10-02	01	2023-10-28_20-10-02	48	0	1929.0	1777.75	1952.5	1787.5
bumblebox-01_2023-10-28_20-10-02	01	2023-10-28_20-10-02	49	10	2323.0	2076.0	2297.5	2094.0
bumblebox-01_2023-10-28_20-10-02	01	2023-10-28_20-10-02	49	12	2079.25	1953.0	2089.0	1984.0
bumblebox-01_2023-10-28_20-10-02	01	2023-10-28_20-10-02	49	13	1740.25	1508.5	1764.0	1488.0
bumblebox-01_2023-10-28_20-10-02	01	2023-10-28_20-10-02	49	1	1518.5	1271.25	1536.5	1290.5
bumblebox-01_2023-10-28_20-10-02	01	2023-10-28_20-10-02	49	11	2434.75	1211.5	2460.0	1199.5
bumblebox-01_2023-10-28_20-10-02	01	2023-10-28_20-10-02	49	9	1938.75	640.5	1928.5	670.5
bumblebox-01_2023-10-28_20-10-02	01	2023-10-28_20-10-02	49	3	948.5	1948.25	922.0	1963.5
bumblebox-01_2023-10-28_20-10-02	01	2023-10-28_20-10-02	49	2	3223.5	1822.5	3244.5	1844.5
bumblebox-01_2023-10-28_20-10-02	01	2023-10-28_20-10-02	50	10	2407.0	2021.25	2380.5	2039.5
bumblebox-01_2023-10-28_20-10-02	01	2023-10-28_20-10-02	50	3	945.5	1967.0	924.0	1987.0
bumblebox-01_2023-10-28_20-10-02	01	2023-10-28_20-10-02	50	12	2091.0	1961.5	2100.5	1993.0
bumblebox-01_2023-10-28_20-10-02	01	2023-10-28_20-10-02	50	0	1920.25	1772.0	1939.0	1780.5
bumblebox-01_2023-10-28_20-10-02	01	2023-10-28_20-10-02	50	13	1779.25	1467.0	1796.0	1439.5
bumblebox-01_2023-10-28_20-10-02	01	2023-10-28_20-10-02	50	1	1516.75	1270.5	1533.5	1292.0
bumblebox-01_2023-10-28_20-10-02	01	2023-10-28_20-10-02	50	11	2434.5	1211.5	2460.0	1199.5
bumblebox-01_2023-10-28_20-10-02	01	2023-10-28_20-10-02	50	9	1938.5	640.5	1928.0	670.5
bumblebox-01_2023-10-28_20-10-02	01	2023-10-28_20-10-02	50	2	3224.5	1823.25	3246.5	1845.0
bumblebox-01_2023-10-28_20-10-02	01	2023-10-28_20-10-02	51	10	2405.0	2001.0	2379.0	2020.0
bumblebox-01_2023-10-28_20-10-02	01	2023-10-28_20-10-02	51	12	2106.5	1970.75	2119.0	2000.0
bumblebox-01_2023-10-28_20-10-02	01	2023-10-28_20-10-02	51	13	1761.0	1408.25	1771.0	1377.5
bumblebox-01_2023-10-28_20-10-02	01	2023-10-28_20-10-02	51	1	1509.75	1249.0	1528.5	1259.5
bumblebox-01_2023-10-28_20-10-02	01	2023-10-28_20-10-02	51	11	2434.5	1211.0	2460.0	1199.0
bumblebox-01_2023-10-28_20-10-02	01	2023-10-28_20-10-02	51	9	1939.0	640.25	1928.5	670.5
bumblebox-01_2023-10-28_20-10-02	01	2023-10-28_20-10-02	51	3	960.25	1990.25	938.0	2009.0
bumblebox-01_2023-10-28_20-10-02	01	2023-10-28_20-10-02	51	2	3223.25	1822.5	3245.0	1844.5
