## Supplementary material for "The BumbleBox: An open-source platform for quantifying behavior in bumblebee colonies": Sample BumbleBox Data Output: bumblebox-01_2023-10-28_20-15-03_raw.csv

filename	colony number	datetime	frame	ID	centroidX	centroidY	frontX	frontY
bumblebox-01_2023-10-28_20-15-03	01	2023-10-28_20-15-03	0	7	1964.5	2410.75	1983.5	2386.0
bumblebox-01_2023-10-28_20-15-03	01	2023-10-28_20-15-03	0	12	2095.25	2029.5	2075.0	2050.0
bumblebox-01_2023-10-28_20-15-03	01	2023-10-28_20-15-03	0	15	2180.75	1775.75	2208.0	1788.5
bumblebox-01_2023-10-28_20-15-03	01	2023-10-28_20-15-03	0	0	1989.75	1488.75	1978.0	1512.5
bumblebox-01_2023-10-28_20-15-03	01	2023-10-28_20-15-03	0	1	1670.25	1251.25	1688.5	1224.0
bumblebox-01_2023-10-28_20-15-03	01	2023-10-28_20-15-03	0	13	1384.25	984.75	1411.0	1000.0
bumblebox-01_2023-10-28_20-15-03	01	2023-10-28_20-15-03	0	3	2985.75	2674.75	3018.0	2671.0
bumblebox-01_2023-10-28_20-15-03	01	2023-10-28_20-15-03	0	2	3203.0	1750.75	3176.0	1767.0
bumblebox-01_2023-10-28_20-15-03	01	2023-10-28_20-15-03	0	9	3312.0	1427.75	3306.0	1458.0
bumblebox-01_2023-10-28_20-15-03	01	2023-10-28_20-15-03	1	3	2985.75	2675.5	3017.5	2672.0
bumblebox-01_2023-10-28_20-15-03	01	2023-10-28_20-15-03	1	7	2024.25	2286.5	2034.5	2258.0
bumblebox-01_2023-10-28_20-15-03	01	2023-10-28_20-15-03	1	12	2109.25	2037.5	2086.5	2057.0
bumblebox-01_2023-10-28_20-15-03	01	2023-10-28_20-15-03	1	15	2184.0	1779.75	2210.5	1793.5
bumblebox-01_2023-10-28_20-15-03	01	2023-10-28_20-15-03	1	4	2451.0	1739.0	2434.0	1717.5
bumblebox-01_2023-10-28_20-15-03	01	2023-10-28_20-15-03	1	1	1695.5	1297.0	1701.0	1262.5
bumblebox-01_2023-10-28_20-15-03	01	2023-10-28_20-15-03	1	13	1382.5	984.0	1409.0	999.5
bumblebox-01_2023-10-28_20-15-03	01	2023-10-28_20-15-03	1	2	3194.5	1760.75	3171.0	1782.0
bumblebox-01_2023-10-28_20-15-03	01	2023-10-28_20-15-03	1	11	2469.25	1565.5	2456.0	1593.0
bumblebox-01_2023-10-28_20-15-03	01	2023-10-28_20-15-03	1	9	3311.75	1428.0	3306.0	1458.0
bumblebox-01_2023-10-28_20-15-03	01	2023-10-28_20-15-03	2	3	2985.5	2674.25	3017.0	2671.0
bumblebox-01_2023-10-28_20-15-03	01	2023-10-28_20-15-03	2	7	1987.5	2265.0	1996.5	2239.0
bumblebox-01_2023-10-28_20-15-03	01	2023-10-28_20-15-03	2	12	2112.75	2028.25	2085.0	2042.0
bumblebox-01_2023-10-28_20-15-03	01	2023-10-28_20-15-03	2	15	2178.5	1777.25	2205.0	1792.0
bumblebox-01_2023-10-28_20-15-03	01	2023-10-28_20-15-03	2	4	2399.75	1709.75	2372.5	1700.5
bumblebox-01_2023-10-28_20-15-03	01	2023-10-28_20-15-03	2	11	2456.75	1569.25	2441.0	1596.0
bumblebox-01_2023-10-28_20-15-03	01	2023-10-28_20-15-03	2	0	1977.75	1469.0	1946.0	1480.5
bumblebox-01_2023-10-28_20-15-03	01	2023-10-28_20-15-03	2	1	1766.25	1347.25	1751.0	1317.0
bumblebox-01_2023-10-28_20-15-03	01	2023-10-28_20-15-03	2	13	1375.0	982.0	1401.5	997.0
bumblebox-01_2023-10-28_20-15-03	01	2023-10-28_20-15-03	2	2	3192.0	1764.25	3172.0	1788.0
bumblebox-01_2023-10-28_20-15-03	01	2023-10-28_20-15-03	2	9	3311.0	1427.75	3305.0	1458.0
bumblebox-01_2023-10-28_20-15-03	01	2023-10-28_20-15-03	3	3	2986.0	2674.75	3018.0	2671.0
bumblebox-01_2023-10-28_20-15-03	01	2023-10-28_20-15-03	3	7	1966.75	2258.0	1979.0	2231.5
bumblebox-01_2023-10-28_20-15-03	01	2023-10-28_20-15-03	3	12	2119.25	2043.75	2091.0	2054.5
bumblebox-01_2023-10-28_20-15-03	01	2023-10-28_20-15-03	3	15	2137.5	1721.0	2152.5	1750.0
bumblebox-01_2023-10-28_20-15-03	01	2023-10-28_20-15-03	3	4	2343.75	1692.25	2312.0	1689.0
bumblebox-01_2023-10-28_20-15-03	01	2023-10-28_20-15-03	3	11	2448.5	1572.25	2436.0	1601.0
bumblebox-01_2023-10-28_20-15-03	01	2023-10-28_20-15-03	3	0	1979.75	1479.25	1946.5	1481.5
bumblebox-01_2023-10-28_20-15-03	01	2023-10-28_20-15-03	3	1	1715.75	1323.75	1705.5	1292.0
bumblebox-01_2023-10-28_20-15-03	01	2023-10-28_20-15-03	3	13	1361.75	971.5	1385.0	991.5
bumblebox-01_2023-10-28_20-15-03	01	2023-10-28_20-15-03	3	2	3199.25	1767.25	3177.5	1789.5
bumblebox-01_2023-10-28_20-15-03	01	2023-10-28_20-15-03	3	9	3311.25	1428.25	3305.5	1458.0
bumblebox-01_2023-10-28_20-15-03	01	2023-10-28_20-15-03	4	3	2985.5	2674.75	3017.0	2671.0
bumblebox-01_2023-10-28_20-15-03	01	2023-10-28_20-15-03	4	7	2060.5	2212.75	2079.5	2189.5
bumblebox-01_2023-10-28_20-15-03	01	2023-10-28_20-15-03	4	12	2133.25	2051.75	2102.5	2060.5
bumblebox-01_2023-10-28_20-15-03	01	2023-10-28_20-15-03	4	4	2307.25	1730.0	2278.0	1742.0
bumblebox-01_2023-10-28_20-15-03	01	2023-10-28_20-15-03	4	15	2096.75	1704.25	2081.5	1733.5
bumblebox-01_2023-10-28_20-15-03	01	2023-10-28_20-15-03	4	11	2457.5	1579.5	2445.5	1608.5
bumblebox-01_2023-10-28_20-15-03	01	2023-10-28_20-15-03	4	1	1723.5	1317.5	1712.5	1286.0
bumblebox-01_2023-10-28_20-15-03	01	2023-10-28_20-15-03	4	13	1362.0	981.75	1384.0	1002.5
bumblebox-01_2023-10-28_20-15-03	01	2023-10-28_20-15-03	4	2	3202.25	1766.5	3181.5	1789.5
bumblebox-01_2023-10-28_20-15-03	01	2023-10-28_20-15-03	4	9	3311.0	1428.0	3305.5	1458.0
bumblebox-01_2023-10-28_20-15-03	01	2023-10-28_20-15-03	5	3	2985.25	2674.75	3017.5	2672.0
bumblebox-01_2023-10-28_20-15-03	01	2023-10-28_20-15-03	5	12	2125.75	2059.75	2097.0	2072.5
bumblebox-01_2023-10-28_20-15-03	01	2023-10-28_20-15-03	5	10	1843.75	2031.5	1828.0	2054.0
bumblebox-01_2023-10-28_20-15-03	01	2023-10-28_20-15-03	5	15	1991.0	1773.25	1985.5	1802.0
bumblebox-01_2023-10-28_20-15-03	01	2023-10-28_20-15-03	5	4	2258.5	1747.75	2230.5	1765.5
bumblebox-01_2023-10-28_20-15-03	01	2023-10-28_20-15-03	5	11	2453.25	1630.25	2434.0	1654.0
bumblebox-01_2023-10-28_20-15-03	01	2023-10-28_20-15-03	5	0	2008.25	1518.75	1975.0	1525.5
bumblebox-01_2023-10-28_20-15-03	01	2023-10-28_20-15-03	5	1	1726.0	1315.75	1715.0	1285.0
bumblebox-01_2023-10-28_20-15-03	01	2023-10-28_20-15-03	5	13	1375.0	1021.25	1397.0	1043.0
bumblebox-01_2023-10-28_20-15-03	01	2023-10-28_20-15-03	5	2	3207.25	1767.5	3187.0	1791.0
bumblebox-01_2023-10-28_20-15-03	01	2023-10-28_20-15-03	5	9	3311.5	1428.0	3305.5	1458.0
bumblebox-01_2023-10-28_20-15-03	01	2023-10-28_20-15-03	6	3	2985.75	2675.25	3017.0	2671.5
bumblebox-01_2023-10-28_20-15-03	01	2023-10-28_20-15-03	6	10	1869.5	2092.25	1856.0	2118.5
bumblebox-01_2023-10-28_20-15-03	01	2023-10-28_20-15-03	6	12	2114.5	2030.0	2090.5	2049.5
bumblebox-01_2023-10-28_20-15-03	01	2023-10-28_20-15-03	6	4	2238.25	1768.25	2212.0	1788.5
bumblebox-01_2023-10-28_20-15-03	01	2023-10-28_20-15-03	6	15	1956.75	1746.0	1949.5	1767.0
bumblebox-01_2023-10-28_20-15-03	01	2023-10-28_20-15-03	6	11	2465.0	1612.5	2456.0	1641.0
bumblebox-01_2023-10-28_20-15-03	01	2023-10-28_20-15-03	6	1	1725.75	1315.0	1714.0	1284.0
bumblebox-01_2023-10-28_20-15-03	01	2023-10-28_20-15-03	6	13	1400.0	1051.75	1416.5	1077.5
bumblebox-01_2023-10-28_20-15-03	01	2023-10-28_20-15-03	6	2	3215.5	1765.25	3195.5	1790.0
bumblebox-01_2023-10-28_20-15-03	01	2023-10-28_20-15-03	6	9	3311.25	1427.5	3305.5	1458.0
bumblebox-01_2023-10-28_20-15-03	01	2023-10-28_20-15-03	7	3	2985.25	2674.75	3017.0	2671.5
bumblebox-01_2023-10-28_20-15-03	01	2023-10-28_20-15-03	7	10	1972.75	2193.0	1984.0	2219.5
bumblebox-01_2023-10-28_20-15-03	01	2023-10-28_20-15-03	7	12	2112.5	2055.5	2096.0	2080.0
bumblebox-01_2023-10-28_20-15-03	01	2023-10-28_20-15-03	7	4	2239.25	1770.0	2214.0	1792.0
bumblebox-01_2023-10-28_20-15-03	01	2023-10-28_20-15-03	7	2	3216.0	1764.75	3195.5	1789.5
bumblebox-01_2023-10-28_20-15-03	01	2023-10-28_20-15-03	7	11	2471.5	1585.5	2477.0	1610.5
bumblebox-01_2023-10-28_20-15-03	01	2023-10-28_20-15-03	7	9	3311.25	1428.25	3305.5	1458.0
bumblebox-01_2023-10-28_20-15-03	01	2023-10-28_20-15-03	7	1	1724.75	1310.75	1715.0	1279.0
bumblebox-01_2023-10-28_20-15-03	01	2023-10-28_20-15-03	7	13	1409.75	1101.75	1425.5	1128.0
bumblebox-01_2023-10-28_20-15-03	01	2023-10-28_20-15-03	7	7	2233.75	2088.25	2235.5	2059.5
bumblebox-01_2023-10-28_20-15-03	01	2023-10-28_20-15-03	8	3	2986.0	2674.5	3018.0	2671.5
bumblebox-01_2023-10-28_20-15-03	01	2023-10-28_20-15-03	8	10	2082.25	2218.75	2108.0	2233.0
bumblebox-01_2023-10-28_20-15-03	01	2023-10-28_20-15-03	8	12	2130.25	2033.0	2106.5	2053.0
bumblebox-01_2023-10-28_20-15-03	01	2023-10-28_20-15-03	8	4	2228.25	1763.25	2203.0	1785.5
bumblebox-01_2023-10-28_20-15-03	01	2023-10-28_20-15-03	8	11	2491.5	1567.75	2505.5	1587.0
bumblebox-01_2023-10-28_20-15-03	01	2023-10-28_20-15-03	8	1	1749.5	1288.5	1722.5	1268.5
bumblebox-01_2023-10-28_20-15-03	01	2023-10-28_20-15-03	8	13	1393.5	1131.75	1400.0	1162.0
bumblebox-01_2023-10-28_20-15-03	01	2023-10-28_20-15-03	8	7	2331.25	2095.75	2344.5	2072.5
bumblebox-01_2023-10-28_20-15-03	01	2023-10-28_20-15-03	8	15	1943.25	1812.75	1942.5	1840.0
bumblebox-01_2023-10-28_20-15-03	01	2023-10-28_20-15-03	8	2	3215.5	1764.75	3196.5	1788.5
bumblebox-01_2023-10-28_20-15-03	01	2023-10-28_20-15-03	8	9	3311.25	1427.75	3305.0	1457.5
bumblebox-01_2023-10-28_20-15-03	01	2023-10-28_20-15-03	9	3	2985.0	2674.5	3017.0	2671.5
bumblebox-01_2023-10-28_20-15-03	01	2023-10-28_20-15-03	9	10	2121.25	2263.25	2142.0	2286.5
bumblebox-01_2023-10-28_20-15-03	01	2023-10-28_20-15-03	9	12	2122.25	2036.25	2101.5	2059.5
bumblebox-01_2023-10-28_20-15-03	01	2023-10-28_20-15-03	9	7	2441.0	2015.25	2458.0	1989.0
bumblebox-01_2023-10-28_20-15-03	01	2023-10-28_20-15-03	9	4	2233.25	1759.5	2206.5	1780.0
bumblebox-01_2023-10-28_20-15-03	01	2023-10-28_20-15-03	9	1	1732.75	1276.25	1699.5	1276.5
bumblebox-01_2023-10-28_20-15-03	01	2023-10-28_20-15-03	9	13	1349.0	1153.25	1347.0	1183.5
bumblebox-01_2023-10-28_20-15-03	01	2023-10-28_20-15-03	9	2	3216.5	1764.25	3197.0	1788.5
bumblebox-01_2023-10-28_20-15-03	01	2023-10-28_20-15-03	9	11	2505.25	1549.25	2526.5	1561.0
bumblebox-01_2023-10-28_20-15-03	01	2023-10-28_20-15-03	9	9	3310.75	1428.75	3304.5	1459.0
bumblebox-01_2023-10-28_20-15-03	01	2023-10-28_20-15-03	10	3	2984.75	2674.75	3017.0	2671.0
bumblebox-01_2023-10-28_20-15-03	01	2023-10-28_20-15-03	10	10	2069.5	2344.25	2063.0	2374.5
bumblebox-01_2023-10-28_20-15-03	01	2023-10-28_20-15-03	10	12	2120.25	2037.75	2101.0	2061.0
bumblebox-01_2023-10-28_20-15-03	01	2023-10-28_20-15-03	10	7	2482.0	1901.0	2486.5	1869.0
bumblebox-01_2023-10-28_20-15-03	01	2023-10-28_20-15-03	10	15	1937.75	1821.0	1936.0	1853.0
bumblebox-01_2023-10-28_20-15-03	01	2023-10-28_20-15-03	10	4	2224.75	1764.75	2198.5	1787.0
bumblebox-01_2023-10-28_20-15-03	01	2023-10-28_20-15-03	10	8	2224.25	1369.25	2218.0	1401.0
bumblebox-01_2023-10-28_20-15-03	01	2023-10-28_20-15-03	10	1	1720.0	1281.5	1689.5	1296.0
bumblebox-01_2023-10-28_20-15-03	01	2023-10-28_20-15-03	10	2	3216.0	1764.75	3196.5	1789.5
bumblebox-01_2023-10-28_20-15-03	01	2023-10-28_20-15-03	10	11	2509.25	1557.0	2529.5	1571.5
bumblebox-01_2023-10-28_20-15-03	01	2023-10-28_20-15-03	10	9	3311.5	1428.25	3306.0	1458.0
bumblebox-01_2023-10-28_20-15-03	01	2023-10-28_20-15-03	10	13	1313.5	1155.75	1305.5	1185.5
bumblebox-01_2023-10-28_20-15-03	01	2023-10-28_20-15-03	11	3	2985.5	2674.75	3017.0	2671.0
bumblebox-01_2023-10-28_20-15-03	01	2023-10-28_20-15-03	11	10	1930.75	2442.0	1908.0	2462.0
bumblebox-01_2023-10-28_20-15-03	01	2023-10-28_20-15-03	11	12	2130.25	2039.25	2105.5	2058.5
bumblebox-01_2023-10-28_20-15-03	01	2023-10-28_20-15-03	11	4	2233.75	1764.0	2208.5	1786.0
bumblebox-01_2023-10-28_20-15-03	01	2023-10-28_20-15-03	11	11	2512.5	1592.0	2522.5	1618.5
bumblebox-01_2023-10-28_20-15-03	01	2023-10-28_20-15-03	11	8	2226.75	1419.5	2218.0	1448.5
bumblebox-01_2023-10-28_20-15-03	01	2023-10-28_20-15-03	11	1	1701.25	1295.5	1671.5	1308.5
bumblebox-01_2023-10-28_20-15-03	01	2023-10-28_20-15-03	11	13	1284.5	1185.0	1276.0	1214.5
bumblebox-01_2023-10-28_20-15-03	01	2023-10-28_20-15-03	11	7	2489.5	1827.25	2486.5	1796.0
bumblebox-01_2023-10-28_20-15-03	01	2023-10-28_20-15-03	11	2	3216.25	1764.25	3197.5	1789.0
bumblebox-01_2023-10-28_20-15-03	01	2023-10-28_20-15-03	11	9	3311.0	1428.75	3305.5	1459.0
bumblebox-01_2023-10-28_20-15-03	01	2023-10-28_20-15-03	12	3	2985.5	2674.0	3018.0	2671.0
bumblebox-01_2023-10-28_20-15-03	01	2023-10-28_20-15-03	12	10	1813.25	2574.75	1789.0	2591.0
bumblebox-01_2023-10-28_20-15-03	01	2023-10-28_20-15-03	12	12	2135.0	2033.5	2110.0	2051.5
bumblebox-01_2023-10-28_20-15-03	01	2023-10-28_20-15-03	12	4	2229.75	1764.25	2203.0	1785.0
bumblebox-01_2023-10-28_20-15-03	01	2023-10-28_20-15-03	12	9	3310.75	1428.5	3305.0	1459.5
bumblebox-01_2023-10-28_20-15-03	01	2023-10-28_20-15-03	12	1	1734.5	1287.25	1703.0	1298.0
bumblebox-01_2023-10-28_20-15-03	01	2023-10-28_20-15-03	12	13	1272.25	1257.5	1269.0	1287.5
bumblebox-01_2023-10-28_20-15-03	01	2023-10-28_20-15-03	12	2	3217.0	1764.25	3197.5	1789.0
bumblebox-01_2023-10-28_20-15-03	01	2023-10-28_20-15-03	12	11	2514.5	1640.0	2521.5	1665.0
bumblebox-01_2023-10-28_20-15-03	01	2023-10-28_20-15-03	12	8	2224.25	1445.25	2217.0	1472.0
bumblebox-01_2023-10-28_20-15-03	01	2023-10-28_20-15-03	13	3	2986.25	2675.0	3018.0	2672.5
bumblebox-01_2023-10-28_20-15-03	01	2023-10-28_20-15-03	13	10	1840.0	2589.5	1810.0	2587.5
bumblebox-01_2023-10-28_20-15-03	01	2023-10-28_20-15-03	13	12	2128.25	2034.5	2101.0	2048.0
bumblebox-01_2023-10-28_20-15-03	01	2023-10-28_20-15-03	13	7	2489.75	1833.25	2489.5	1802.5
bumblebox-01_2023-10-28_20-15-03	01	2023-10-28_20-15-03	13	4	2247.75	1758.25	2227.5	1784.0
bumblebox-01_2023-10-28_20-15-03	01	2023-10-28_20-15-03	13	11	2514.0	1643.75	2521.5	1670.5
bumblebox-01_2023-10-28_20-15-03	01	2023-10-28_20-15-03	13	13	1296.25	1351.0	1304.0	1381.0
bumblebox-01_2023-10-28_20-15-03	01	2023-10-28_20-15-03	13	1	1726.0	1289.0	1693.0	1293.5
bumblebox-01_2023-10-28_20-15-03	01	2023-10-28_20-15-03	13	2	3218.5	1763.5	3199.5	1788.0
bumblebox-01_2023-10-28_20-15-03	01	2023-10-28_20-15-03	13	8	2221.25	1494.25	2210.0	1514.5
bumblebox-01_2023-10-28_20-15-03	01	2023-10-28_20-15-03	13	9	3311.0	1428.0	3305.5	1458.0
bumblebox-01_2023-10-28_20-15-03	01	2023-10-28_20-15-03	14	3	2986.25	2675.25	3018.5	2672.5
bumblebox-01_2023-10-28_20-15-03	01	2023-10-28_20-15-03	14	10	1942.5	2503.0	1923.5	2490.0
bumblebox-01_2023-10-28_20-15-03	01	2023-10-28_20-15-03	14	12	2132.75	2037.5	2104.0	2050.0
bumblebox-01_2023-10-28_20-15-03	01	2023-10-28_20-15-03	14	7	2499.25	1844.0	2504.5	1811.0
bumblebox-01_2023-10-28_20-15-03	01	2023-10-28_20-15-03	14	13	1418.25	1467.75	1439.5	1490.0
bumblebox-01_2023-10-28_20-15-03	01	2023-10-28_20-15-03	14	1	1743.5	1289.5	1717.5	1309.5
bumblebox-01_2023-10-28_20-15-03	01	2023-10-28_20-15-03	14	4	2230.25	1790.25	2209.0	1817.0
bumblebox-01_2023-10-28_20-15-03	01	2023-10-28_20-15-03	14	2	3217.5	1763.5	3198.5	1788.0
bumblebox-01_2023-10-28_20-15-03	01	2023-10-28_20-15-03	14	11	2504.75	1631.0	2517.5	1655.0
bumblebox-01_2023-10-28_20-15-03	01	2023-10-28_20-15-03	14	9	3311.0	1427.75	3306.0	1458.0
bumblebox-01_2023-10-28_20-15-03	01	2023-10-28_20-15-03	15	10	1938.5	2319.75	1922.0	2299.5
bumblebox-01_2023-10-28_20-15-03	01	2023-10-28_20-15-03	15	12	2149.0	2054.25	2118.5	2067.0
bumblebox-01_2023-10-28_20-15-03	01	2023-10-28_20-15-03	15	4	2228.75	1787.25	2206.0	1812.0
bumblebox-01_2023-10-28_20-15-03	01	2023-10-28_20-15-03	15	2	3217.75	1763.25	3198.5	1787.5
bumblebox-01_2023-10-28_20-15-03	01	2023-10-28_20-15-03	15	11	2513.0	1614.75	2534.5	1621.5
bumblebox-01_2023-10-28_20-15-03	01	2023-10-28_20-15-03	15	13	1475.5	1615.5	1495.0	1640.5
bumblebox-01_2023-10-28_20-15-03	01	2023-10-28_20-15-03	15	1	1712.5	1331.25	1681.5	1341.5
bumblebox-01_2023-10-28_20-15-03	01	2023-10-28_20-15-03	15	3	2985.0	2674.75	3017.0	2671.5
bumblebox-01_2023-10-28_20-15-03	01	2023-10-28_20-15-03	15	7	2520.75	1766.25	2517.0	1735.5
bumblebox-01_2023-10-28_20-15-03	01	2023-10-28_20-15-03	15	9	3310.75	1428.0	3305.0	1458.0
bumblebox-01_2023-10-28_20-15-03	01	2023-10-28_20-15-03	16	3	2986.25	2674.5	3018.0	2671.0
bumblebox-01_2023-10-28_20-15-03	01	2023-10-28_20-15-03	16	10	1705.5	2126.0	1674.5	2131.5
bumblebox-01_2023-10-28_20-15-03	01	2023-10-28_20-15-03	16	12	2001.5	2009.5	1974.5	2008.5
bumblebox-01_2023-10-28_20-15-03	01	2023-10-28_20-15-03	16	4	2218.75	1796.0	2198.5	1822.5
bumblebox-01_2023-10-28_20-15-03	01	2023-10-28_20-15-03	16	13	1474.0	1650.25	1487.0	1678.5
bumblebox-01_2023-10-28_20-15-03	01	2023-10-28_20-15-03	16	7	2500.75	1642.5	2487.5	1612.5
bumblebox-01_2023-10-28_20-15-03	01	2023-10-28_20-15-03	16	1	1710.5	1321.25	1682.0	1338.0
bumblebox-01_2023-10-28_20-15-03	01	2023-10-28_20-15-03	16	2	3218.5	1763.25	3199.5	1788.0
bumblebox-01_2023-10-28_20-15-03	01	2023-10-28_20-15-03	16	11	2533.5	1562.25	2554.5	1555.5
bumblebox-01_2023-10-28_20-15-03	01	2023-10-28_20-15-03	16	9	3311.0	1428.25	3306.0	1458.0
bumblebox-01_2023-10-28_20-15-03	01	2023-10-28_20-15-03	16	9	3759.0	1417.0	3728.5	1419.0
bumblebox-01_2023-10-28_20-15-03	01	2023-10-28_20-15-03	17	10	1564.25	2127.75	1535.5	2140.0
bumblebox-01_2023-10-28_20-15-03	01	2023-10-28_20-15-03	17	12	1994.75	1979.0	1972.0	1978.5
bumblebox-01_2023-10-28_20-15-03	01	2023-10-28_20-15-03	17	4	2224.75	1800.5	2206.5	1828.5
bumblebox-01_2023-10-28_20-15-03	01	2023-10-28_20-15-03	17	13	1467.5	1764.5	1477.5	1793.5
bumblebox-01_2023-10-28_20-15-03	01	2023-10-28_20-15-03	17	2	3218.5	1762.75	3200.0	1787.5
bumblebox-01_2023-10-28_20-15-03	01	2023-10-28_20-15-03	17	7	2487.75	1642.0	2468.0	1618.0
bumblebox-01_2023-10-28_20-15-03	01	2023-10-28_20-15-03	17	0	1983.75	1527.5	1958.5	1512.5
bumblebox-01_2023-10-28_20-15-03	01	2023-10-28_20-15-03	17	11	2573.25	1510.25	2594.5	1498.0
bumblebox-01_2023-10-28_20-15-03	01	2023-10-28_20-15-03	17	1	1714.5	1301.75	1689.0	1323.5
bumblebox-01_2023-10-28_20-15-03	01	2023-10-28_20-15-03	17	3	2986.5	2674.75	3018.5	2671.5
bumblebox-01_2023-10-28_20-15-03	01	2023-10-28_20-15-03	17	9	3310.5	1428.75	3304.5	1459.0
bumblebox-01_2023-10-28_20-15-03	01	2023-10-28_20-15-03	18	3	2985.75	2674.25	3017.5	2671.5
bumblebox-01_2023-10-28_20-15-03	01	2023-10-28_20-15-03	18	12	2028.25	1988.5	2000.5	1995.5
bumblebox-01_2023-10-28_20-15-03	01	2023-10-28_20-15-03	18	13	1467.0	1908.75	1475.0	1938.5
bumblebox-01_2023-10-28_20-15-03	01	2023-10-28_20-15-03	18	4	2229.25	1797.0	2211.5	1826.0
bumblebox-01_2023-10-28_20-15-03	01	2023-10-28_20-15-03	18	8	2189.25	1508.25	2166.0	1530.5
bumblebox-01_2023-10-28_20-15-03	01	2023-10-28_20-15-03	18	11	2546.25	1491.0	2554.5	1465.0
bumblebox-01_2023-10-28_20-15-03	01	2023-10-28_20-15-03	18	0	1929.0	1477.25	1906.5	1453.0
bumblebox-01_2023-10-28_20-15-03	01	2023-10-28_20-15-03	18	9	3311.25	1428.0	3305.5	1458.5
bumblebox-01_2023-10-28_20-15-03	01	2023-10-28_20-15-03	18	1	1720.25	1293.0	1703.0	1322.0
bumblebox-01_2023-10-28_20-15-03	01	2023-10-28_20-15-03	18	2	3218.5	1763.25	3199.5	1787.5
bumblebox-01_2023-10-28_20-15-03	01	2023-10-28_20-15-03	19	3	2986.25	2674.0	3018.0	2671.0
bumblebox-01_2023-10-28_20-15-03	01	2023-10-28_20-15-03	19	10	1402.75	2418.5	1404.5	2444.5
bumblebox-01_2023-10-28_20-15-03	01	2023-10-28_20-15-03	19	13	1415.25	2026.0	1413.5	2056.0
bumblebox-01_2023-10-28_20-15-03	01	2023-10-28_20-15-03	19	12	2052.5	2000.25	2046.5	2029.5
bumblebox-01_2023-10-28_20-15-03	01	2023-10-28_20-15-03	19	4	2252.5	1779.75	2233.0	1806.5
bumblebox-01_2023-10-28_20-15-03	01	2023-10-28_20-15-03	19	7	2529.75	1761.0	2522.0	1734.0
bumblebox-01_2023-10-28_20-15-03	01	2023-10-28_20-15-03	19	11	2506.25	1476.0	2506.0	1449.0
bumblebox-01_2023-10-28_20-15-03	01	2023-10-28_20-15-03	19	0	1944.25	1458.5	1918.5	1437.5
bumblebox-01_2023-10-28_20-15-03	01	2023-10-28_20-15-03	19	1	1729.5	1330.0	1708.0	1354.0
bumblebox-01_2023-10-28_20-15-03	01	2023-10-28_20-15-03	19	2	3218.75	1763.0	3200.0	1787.0
bumblebox-01_2023-10-28_20-15-03	01	2023-10-28_20-15-03	19	8	2163.0	1511.0	2137.0	1529.0
bumblebox-01_2023-10-28_20-15-03	01	2023-10-28_20-15-03	19	9	3311.75	1428.0	3305.5	1458.0
bumblebox-01_2023-10-28_20-15-03	01	2023-10-28_20-15-03	20	3	2986.5	2675.0	3018.5	2672.0
bumblebox-01_2023-10-28_20-15-03	01	2023-10-28_20-15-03	20	10	1306.75	2321.0	1281.5	2326.5
bumblebox-01_2023-10-28_20-15-03	01	2023-10-28_20-15-03	20	13	1378.0	2064.5	1374.5	2094.5
bumblebox-01_2023-10-28_20-15-03	01	2023-10-28_20-15-03	20	12	2080.5	2006.0	2068.0	2032.5
bumblebox-01_2023-10-28_20-15-03	01	2023-10-28_20-15-03	20	7	2528.5	1759.75	2521.0	1734.0
bumblebox-01_2023-10-28_20-15-03	01	2023-10-28_20-15-03	20	4	2312.25	1721.5	2278.5	1721.0
bumblebox-01_2023-10-28_20-15-03	01	2023-10-28_20-15-03	20	11	2473.0	1426.0	2465.0	1399.0
bumblebox-01_2023-10-28_20-15-03	01	2023-10-28_20-15-03	20	0	1932.75	1438.0	1910.0	1413.5
bumblebox-01_2023-10-28_20-15-03	01	2023-10-28_20-15-03	20	1	1737.5	1308.75	1711.5	1329.0
bumblebox-01_2023-10-28_20-15-03	01	2023-10-28_20-15-03	20	2	3218.0	1763.5	3199.0	1788.0
bumblebox-01_2023-10-28_20-15-03	01	2023-10-28_20-15-03	20	9	3311.0	1428.25	3305.0	1458.5
bumblebox-01_2023-10-28_20-15-03	01	2023-10-28_20-15-03	21	3	2986.25	2674.75	3018.5	2672.0
bumblebox-01_2023-10-28_20-15-03	01	2023-10-28_20-15-03	21	10	1230.5	2139.25	1211.0	2119.5
bumblebox-01_2023-10-28_20-15-03	01	2023-10-28_20-15-03	21	12	2117.25	2008.25	2101.0	2034.0
bumblebox-01_2023-10-28_20-15-03	01	2023-10-28_20-15-03	21	4	2313.25	1676.5	2285.0	1659.5
bumblebox-01_2023-10-28_20-15-03	01	2023-10-28_20-15-03	21	0	1924.75	1437.75	1903.0	1412.5
bumblebox-01_2023-10-28_20-15-03	01	2023-10-28_20-15-03	21	11	2436.0	1343.5	2430.0	1318.0
bumblebox-01_2023-10-28_20-15-03	01	2023-10-28_20-15-03	21	1	1724.75	1318.75	1698.0	1338.0
bumblebox-01_2023-10-28_20-15-03	01	2023-10-28_20-15-03	21	13	1398.5	2005.75	1387.0	2034.0
bumblebox-01_2023-10-28_20-15-03	01	2023-10-28_20-15-03	21	2	3217.5	1763.25	3198.5	1788.0
bumblebox-01_2023-10-28_20-15-03	01	2023-10-28_20-15-03	21	9	3310.75	1427.5	3305.0	1458.5
bumblebox-01_2023-10-28_20-15-03	01	2023-10-28_20-15-03	22	12	2117.0	2006.75	2097.5	2030.5
bumblebox-01_2023-10-28_20-15-03	01	2023-10-28_20-15-03	22	13	1415.0	1984.25	1408.0	2014.0
bumblebox-01_2023-10-28_20-15-03	01	2023-10-28_20-15-03	22	4	2218.0	1582.0	2198.5	1567.0
bumblebox-01_2023-10-28_20-15-03	01	2023-10-28_20-15-03	22	9	3311.25	1428.0	3306.0	1458.0
bumblebox-01_2023-10-28_20-15-03	01	2023-10-28_20-15-03	22	0	1915.5	1437.0	1894.0	1411.5
bumblebox-01_2023-10-28_20-15-03	01	2023-10-28_20-15-03	22	1	1732.25	1315.75	1706.5	1336.5
bumblebox-01_2023-10-28_20-15-03	01	2023-10-28_20-15-03	22	11	2405.0	1274.0	2399.0	1249.5
bumblebox-01_2023-10-28_20-15-03	01	2023-10-28_20-15-03	22	3	2986.0	2674.75	3017.5	2671.5
bumblebox-01_2023-10-28_20-15-03	01	2023-10-28_20-15-03	22	10	1213.25	1967.5	1203.0	1939.5
bumblebox-01_2023-10-28_20-15-03	01	2023-10-28_20-15-03	22	7	2539.5	1768.5	2535.5	1739.0
bumblebox-01_2023-10-28_20-15-03	01	2023-10-28_20-15-03	22	2	3218.5	1763.25	3199.0	1787.5
bumblebox-01_2023-10-28_20-15-03	01	2023-10-28_20-15-03	22	8	2133.25	1519.5	2104.5	1533.0
bumblebox-01_2023-10-28_20-15-03	01	2023-10-28_20-15-03	23	3	2986.25	2674.25	3018.0	2671.5
bumblebox-01_2023-10-28_20-15-03	01	2023-10-28_20-15-03	23	12	2128.0	2016.5	2107.0	2038.5
bumblebox-01_2023-10-28_20-15-03	01	2023-10-28_20-15-03	23	13	1502.0	1990.5	1504.0	2020.5
bumblebox-01_2023-10-28_20-15-03	01	2023-10-28_20-15-03	23	10	1305.25	1701.5	1309.0	1671.5
bumblebox-01_2023-10-28_20-15-03	01	2023-10-28_20-15-03	23	4	2257.75	1567.75	2267.0	1541.0
bumblebox-01_2023-10-28_20-15-03	01	2023-10-28_20-15-03	23	0	1904.25	1436.25	1880.5	1413.0
bumblebox-01_2023-10-28_20-15-03	01	2023-10-28_20-15-03	23	1	1729.25	1319.5	1703.5	1339.5
bumblebox-01_2023-10-28_20-15-03	01	2023-10-28_20-15-03	23	11	2356.5	1202.25	2347.5	1178.5
bumblebox-01_2023-10-28_20-15-03	01	2023-10-28_20-15-03	23	7	2543.5	1786.25	2540.5	1758.0
bumblebox-01_2023-10-28_20-15-03	01	2023-10-28_20-15-03	23	2	3217.75	1763.0	3198.0	1787.5
bumblebox-01_2023-10-28_20-15-03	01	2023-10-28_20-15-03	23	8	2160.5	1503.75	2143.0	1526.0
bumblebox-01_2023-10-28_20-15-03	01	2023-10-28_20-15-03	23	9	3311.25	1428.25	3305.5	1458.5
bumblebox-01_2023-10-28_20-15-03	01	2023-10-28_20-15-03	24	3	2986.25	2674.75	3018.0	2672.0
bumblebox-01_2023-10-28_20-15-03	01	2023-10-28_20-15-03	24	12	2125.5	2027.0	2103.0	2047.5
bumblebox-01_2023-10-28_20-15-03	01	2023-10-28_20-15-03	24	13	1532.25	1993.25	1535.0	2023.5
bumblebox-01_2023-10-28_20-15-03	01	2023-10-28_20-15-03	24	7	2533.25	1777.75	2528.5	1750.5
bumblebox-01_2023-10-28_20-15-03	01	2023-10-28_20-15-03	24	4	2256.25	1522.75	2290.0	1527.5
bumblebox-01_2023-10-28_20-15-03	01	2023-10-28_20-15-03	24	0	1902.25	1450.25	1877.0	1428.0
bumblebox-01_2023-10-28_20-15-03	01	2023-10-28_20-15-03	24	10	1408.5	1394.5	1406.0	1366.0
bumblebox-01_2023-10-28_20-15-03	01	2023-10-28_20-15-03	24	1	1735.0	1316.75	1707.0	1335.0
bumblebox-01_2023-10-28_20-15-03	01	2023-10-28_20-15-03	24	11	2350.5	1165.5	2349.0	1138.5
bumblebox-01_2023-10-28_20-15-03	01	2023-10-28_20-15-03	24	2	3218.25	1763.5	3199.0	1788.0
bumblebox-01_2023-10-28_20-15-03	01	2023-10-28_20-15-03	24	9	3312.0	1428.0	3306.5	1457.5
bumblebox-01_2023-10-28_20-15-03	01	2023-10-28_20-15-03	25	3	2987.25	2675.0	3019.0	2672.5
bumblebox-01_2023-10-28_20-15-03	01	2023-10-28_20-15-03	25	12	2127.5	2027.0	2105.0	2047.0
bumblebox-01_2023-10-28_20-15-03	01	2023-10-28_20-15-03	25	13	1584.75	2002.75	1601.5	2028.5
bumblebox-01_2023-10-28_20-15-03	01	2023-10-28_20-15-03	25	7	2527.5	1781.0	2521.0	1757.0
bumblebox-01_2023-10-28_20-15-03	01	2023-10-28_20-15-03	25	0	1888.25	1467.5	1860.0	1449.5
bumblebox-01_2023-10-28_20-15-03	01	2023-10-28_20-15-03	25	9	3310.5	1428.5	3304.5	1459.0
bumblebox-01_2023-10-28_20-15-03	01	2023-10-28_20-15-03	25	1	1738.5	1331.0	1710.0	1347.5
bumblebox-01_2023-10-28_20-15-03	01	2023-10-28_20-15-03	25	11	2350.5	1171.0	2345.0	1144.5
bumblebox-01_2023-10-28_20-15-03	01	2023-10-28_20-15-03	25	10	1464.25	1127.0	1464.5	1098.0
bumblebox-01_2023-10-28_20-15-03	01	2023-10-28_20-15-03	25	2	3218.75	1763.25	3199.5	1787.5
bumblebox-01_2023-10-28_20-15-03	01	2023-10-28_20-15-03	25	4	2374.75	1569.0	2398.5	1586.0
bumblebox-01_2023-10-28_20-15-03	01	2023-10-28_20-15-03	25	8	2161.75	1477.0	2142.0	1498.0
bumblebox-01_2023-10-28_20-15-03	01	2023-10-28_20-15-03	26	12	2127.25	2031.25	2103.0	2049.5
bumblebox-01_2023-10-28_20-15-03	01	2023-10-28_20-15-03	26	13	1679.5	2023.5	1702.0	2043.5
bumblebox-01_2023-10-28_20-15-03	01	2023-10-28_20-15-03	26	7	2529.75	1807.25	2523.5	1782.5
bumblebox-01_2023-10-28_20-15-03	01	2023-10-28_20-15-03	26	4	2345.75	1576.75	2361.0	1606.5
bumblebox-01_2023-10-28_20-15-03	01	2023-10-28_20-15-03	26	0	1877.75	1467.75	1849.0	1451.0
bumblebox-01_2023-10-28_20-15-03	01	2023-10-28_20-15-03	26	1	1739.0	1343.5	1710.5	1359.5
bumblebox-01_2023-10-28_20-15-03	01	2023-10-28_20-15-03	26	8	2250.25	1316.75	2227.0	1329.0
bumblebox-01_2023-10-28_20-15-03	01	2023-10-28_20-15-03	26	11	2332.25	1175.0	2320.5	1151.0
bumblebox-01_2023-10-28_20-15-03	01	2023-10-28_20-15-03	26	10	1352.5	921.5	1334.5	900.5
bumblebox-01_2023-10-28_20-15-03	01	2023-10-28_20-15-03	26	3	2986.75	2675.0	3018.5	2672.0
bumblebox-01_2023-10-28_20-15-03	01	2023-10-28_20-15-03	26	2	3218.75	1763.75	3199.0	1787.5
bumblebox-01_2023-10-28_20-15-03	01	2023-10-28_20-15-03	26	9	3311.5	1428.0	3306.0	1457.5
bumblebox-01_2023-10-28_20-15-03	01	2023-10-28_20-15-03	27	3	2986.5	2674.25	3018.5	2671.5
bumblebox-01_2023-10-28_20-15-03	01	2023-10-28_20-15-03	27	13	1765.0	2027.0	1794.5	2036.5
bumblebox-01_2023-10-28_20-15-03	01	2023-10-28_20-15-03	27	12	2133.5	2025.0	2109.5	2044.0
bumblebox-01_2023-10-28_20-15-03	01	2023-10-28_20-15-03	27	7	2541.75	1822.75	2539.5	1797.5
bumblebox-01_2023-10-28_20-15-03	01	2023-10-28_20-15-03	27	4	2359.25	1564.5	2376.5	1593.0
bumblebox-01_2023-10-28_20-15-03	01	2023-10-28_20-15-03	27	0	1936.25	1501.0	1909.0	1483.5
bumblebox-01_2023-10-28_20-15-03	01	2023-10-28_20-15-03	27	1	1741.0	1352.25	1712.5	1368.5
bumblebox-01_2023-10-28_20-15-03	01	2023-10-28_20-15-03	27	8	2214.75	1229.0	2197.5	1225.0
bumblebox-01_2023-10-28_20-15-03	01	2023-10-28_20-15-03	27	11	2383.75	1193.25	2358.5	1176.5
bumblebox-01_2023-10-28_20-15-03	01	2023-10-28_20-15-03	27	2	3218.5	1763.25	3199.0	1787.5
bumblebox-01_2023-10-28_20-15-03	01	2023-10-28_20-15-03	27	9	3311.75	1428.75	3306.5	1459.5
bumblebox-01_2023-10-28_20-15-03	01	2023-10-28_20-15-03	27	10	1168.75	949.0	1143.0	941.0
bumblebox-01_2023-10-28_20-15-03	01	2023-10-28_20-15-03	28	3	2986.25	2674.0	3018.0	2671.5
bumblebox-01_2023-10-28_20-15-03	01	2023-10-28_20-15-03	28	13	1778.5	2019.25	1808.5	2027.5
bumblebox-01_2023-10-28_20-15-03	01	2023-10-28_20-15-03	28	12	2065.25	2012.0	2046.5	2035.0
bumblebox-01_2023-10-28_20-15-03	01	2023-10-28_20-15-03	28	4	2356.75	1602.5	2362.5	1635.5
bumblebox-01_2023-10-28_20-15-03	01	2023-10-28_20-15-03	28	0	1961.25	1478.0	1953.5	1447.5
bumblebox-01_2023-10-28_20-15-03	01	2023-10-28_20-15-03	28	1	1746.5	1368.0	1718.5	1384.0
bumblebox-01_2023-10-28_20-15-03	01	2023-10-28_20-15-03	28	8	2112.25	1202.75	2083.0	1203.5
bumblebox-01_2023-10-28_20-15-03	01	2023-10-28_20-15-03	28	11	2360.5	1205.0	2335.0	1189.5
bumblebox-01_2023-10-28_20-15-03	01	2023-10-28_20-15-03	28	10	1236.75	983.0	1229.5	954.5
bumblebox-01_2023-10-28_20-15-03	01	2023-10-28_20-15-03	28	2	3218.75	1763.75	3199.0	1787.0
bumblebox-01_2023-10-28_20-15-03	01	2023-10-28_20-15-03	28	9	3311.25	1428.5	3305.5	1458.5
bumblebox-01_2023-10-28_20-15-03	01	2023-10-28_20-15-03	29	3	2986.5	2674.75	3018.5	2671.5
bumblebox-01_2023-10-28_20-15-03	01	2023-10-28_20-15-03	29	13	1829.25	2052.25	1857.0	2066.0
bumblebox-01_2023-10-28_20-15-03	01	2023-10-28_20-15-03	29	12	2079.25	2003.75	2067.5	2031.0
bumblebox-01_2023-10-28_20-15-03	01	2023-10-28_20-15-03	29	4	2394.0	1664.25	2396.0	1698.0
bumblebox-01_2023-10-28_20-15-03	01	2023-10-28_20-15-03	29	9	3311.0	1427.75	3304.5	1458.5
bumblebox-01_2023-10-28_20-15-03	01	2023-10-28_20-15-03	29	1	1746.75	1351.0	1716.5	1365.0
bumblebox-01_2023-10-28_20-15-03	01	2023-10-28_20-15-03	29	11	2278.75	1162.5	2254.0	1149.5
bumblebox-01_2023-10-28_20-15-03	01	2023-10-28_20-15-03	29	8	2059.0	1115.25	2027.5	1104.5
bumblebox-01_2023-10-28_20-15-03	01	2023-10-28_20-15-03	29	10	1458.0	784.25	1466.0	756.0
bumblebox-01_2023-10-28_20-15-03	01	2023-10-28_20-15-03	29	2	3218.5	1763.5	3199.0	1787.5
bumblebox-01_2023-10-28_20-15-03	01	2023-10-28_20-15-03	30	13	1897.0	2096.5	1924.0	2110.0
bumblebox-01_2023-10-28_20-15-03	01	2023-10-28_20-15-03	30	12	2073.75	1992.25	2062.5	2020.5
bumblebox-01_2023-10-28_20-15-03	01	2023-10-28_20-15-03	30	4	2383.25	1669.75	2393.5	1701.0
bumblebox-01_2023-10-28_20-15-03	01	2023-10-28_20-15-03	30	0	1977.75	1442.75	1971.0	1409.5
bumblebox-01_2023-10-28_20-15-03	01	2023-10-28_20-15-03	30	1	1737.5	1379.75	1708.0	1393.0
bumblebox-01_2023-10-28_20-15-03	01	2023-10-28_20-15-03	30	11	2277.75	1155.75	2253.0	1142.0
bumblebox-01_2023-10-28_20-15-03	01	2023-10-28_20-15-03	30	8	2021.0	1079.25	1995.5	1066.5
bumblebox-01_2023-10-28_20-15-03	01	2023-10-28_20-15-03	30	10	1629.0	773.0	1655.0	758.0
bumblebox-01_2023-10-28_20-15-03	01	2023-10-28_20-15-03	30	3	2987.0	2675.0	3018.5	2672.0
bumblebox-01_2023-10-28_20-15-03	01	2023-10-28_20-15-03	30	2	3218.75	1763.0	3199.0	1787.0
bumblebox-01_2023-10-28_20-15-03	01	2023-10-28_20-15-03	30	9	3310.75	1428.5	3304.5	1459.0
bumblebox-01_2023-10-28_20-15-03	01	2023-10-28_20-15-03	31	3	2987.75	2675.0	3020.0	2672.5
bumblebox-01_2023-10-28_20-15-03	01	2023-10-28_20-15-03	31	13	1992.75	2118.5	2022.0	2125.0
bumblebox-01_2023-10-28_20-15-03	01	2023-10-28_20-15-03	31	12	2072.0	1981.75	2068.0	2012.5
bumblebox-01_2023-10-28_20-15-03	01	2023-10-28_20-15-03	31	4	2332.75	1659.25	2331.0	1692.0
bumblebox-01_2023-10-28_20-15-03	01	2023-10-28_20-15-03	31	0	1984.5	1463.0	1977.0	1431.5
bumblebox-01_2023-10-28_20-15-03	01	2023-10-28_20-15-03	31	9	3311.0	1429.0	3306.0	1458.5
bumblebox-01_2023-10-28_20-15-03	01	2023-10-28_20-15-03	31	1	1733.0	1370.75	1702.5	1383.0
bumblebox-01_2023-10-28_20-15-03	01	2023-10-28_20-15-03	31	11	2261.25	1143.5	2236.5	1129.5
bumblebox-01_2023-10-28_20-15-03	01	2023-10-28_20-15-03	31	10	1996.5	726.5	2024.5	716.0
bumblebox-01_2023-10-28_20-15-03	01	2023-10-28_20-15-03	31	2	3218.5	1763.75	3198.5	1787.0
bumblebox-01_2023-10-28_20-15-03	01	2023-10-28_20-15-03	32	3	2987.0	2675.0	3018.5	2672.0
bumblebox-01_2023-10-28_20-15-03	01	2023-10-28_20-15-03	32	12	2064.0	1993.25	2059.0	2023.5
bumblebox-01_2023-10-28_20-15-03	01	2023-10-28_20-15-03	32	4	2330.25	1653.75	2330.0	1687.0
bumblebox-01_2023-10-28_20-15-03	01	2023-10-28_20-15-03	32	0	1970.25	1469.25	1965.0	1437.5
bumblebox-01_2023-10-28_20-15-03	01	2023-10-28_20-15-03	32	1	1745.75	1373.5	1713.5	1381.0
bumblebox-01_2023-10-28_20-15-03	01	2023-10-28_20-15-03	32	11	2240.0	1127.75	2217.0	1112.5
bumblebox-01_2023-10-28_20-15-03	01	2023-10-28_20-15-03	32	10	2249.0	738.0	2274.0	719.5
bumblebox-01_2023-10-28_20-15-03	01	2023-10-28_20-15-03	32	13	1943.0	2127.0	1965.0	2145.0
bumblebox-01_2023-10-28_20-15-03	01	2023-10-28_20-15-03	32	2	3219.75	1764.25	3199.5	1787.5
bumblebox-01_2023-10-28_20-15-03	01	2023-10-28_20-15-03	32	9	3310.25	1429.0	3304.5	1459.0
bumblebox-01_2023-10-28_20-15-03	01	2023-10-28_20-15-03	33	3	2987.0	2675.25	3018.5	2672.0
bumblebox-01_2023-10-28_20-15-03	01	2023-10-28_20-15-03	33	13	1921.25	2113.75	1937.5	2135.0
bumblebox-01_2023-10-28_20-15-03	01	2023-10-28_20-15-03	33	12	2099.25	2015.5	2086.5	2043.0
bumblebox-01_2023-10-28_20-15-03	01	2023-10-28_20-15-03	33	4	2335.5	1657.5	2334.0	1690.5
bumblebox-01_2023-10-28_20-15-03	01	2023-10-28_20-15-03	33	0	1975.75	1467.0	1970.0	1435.5
bumblebox-01_2023-10-28_20-15-03	01	2023-10-28_20-15-03	33	1	1760.25	1386.75	1728.0	1395.5
bumblebox-01_2023-10-28_20-15-03	01	2023-10-28_20-15-03	33	11	2231.0	1125.5	2210.5	1108.5
bumblebox-01_2023-10-28_20-15-03	01	2023-10-28_20-15-03	33	5	1730.0	1051.25	1720.0	1071.5
bumblebox-01_2023-10-28_20-15-03	01	2023-10-28_20-15-03	33	10	2244.0	730.0	2264.0	708.0
bumblebox-01_2023-10-28_20-15-03	01	2023-10-28_20-15-03	33	2	3219.5	1763.25	3199.5	1787.0
bumblebox-01_2023-10-28_20-15-03	01	2023-10-28_20-15-03	33	9	3311.25	1428.75	3305.0	1458.5
bumblebox-01_2023-10-28_20-15-03	01	2023-10-28_20-15-03	34	3	2987.0	2675.25	3019.0	2673.0
bumblebox-01_2023-10-28_20-15-03	01	2023-10-28_20-15-03	34	13	1895.25	2140.0	1909.0	2164.5
bumblebox-01_2023-10-28_20-15-03	01	2023-10-28_20-15-03	34	12	2109.75	2010.25	2091.5	2034.5
bumblebox-01_2023-10-28_20-15-03	01	2023-10-28_20-15-03	34	4	2331.0	1660.5	2330.0	1693.5
bumblebox-01_2023-10-28_20-15-03	01	2023-10-28_20-15-03	34	0	1978.25	1472.25	1971.5	1441.0
bumblebox-01_2023-10-28_20-15-03	01	2023-10-28_20-15-03	34	1	1746.75	1373.25	1714.5	1380.5
bumblebox-01_2023-10-28_20-15-03	01	2023-10-28_20-15-03	34	11	2221.0	1112.5	2201.0	1093.0
bumblebox-01_2023-10-28_20-15-03	01	2023-10-28_20-15-03	34	5	1719.5	1062.5	1710.5	1087.0
bumblebox-01_2023-10-28_20-15-03	01	2023-10-28_20-15-03	34	10	2266.0	679.75	2281.0	656.0
bumblebox-01_2023-10-28_20-15-03	01	2023-10-28_20-15-03	34	2	3219.25	1763.5	3199.5	1786.5
bumblebox-01_2023-10-28_20-15-03	01	2023-10-28_20-15-03	34	9	3310.75	1428.5	3304.5	1458.5
bumblebox-01_2023-10-28_20-15-03	01	2023-10-28_20-15-03	35	3	2987.0	2675.25	3018.5	2672.0
bumblebox-01_2023-10-28_20-15-03	01	2023-10-28_20-15-03	35	13	1907.75	2156.75	1922.5	2179.0
bumblebox-01_2023-10-28_20-15-03	01	2023-10-28_20-15-03	35	12	2126.5	2043.0	2111.5	2069.0
bumblebox-01_2023-10-28_20-15-03	01	2023-10-28_20-15-03	35	7	2529.0	1912.5	2533.0	1895.0
bumblebox-01_2023-10-28_20-15-03	01	2023-10-28_20-15-03	35	4	2329.75	1669.25	2327.5	1702.5
bumblebox-01_2023-10-28_20-15-03	01	2023-10-28_20-15-03	35	0	1977.5	1470.25	1970.0	1439.0
bumblebox-01_2023-10-28_20-15-03	01	2023-10-28_20-15-03	35	1	1758.25	1391.75	1725.5	1399.0
bumblebox-01_2023-10-28_20-15-03	01	2023-10-28_20-15-03	35	5	1672.75	1092.5	1656.0	1119.5
bumblebox-01_2023-10-28_20-15-03	01	2023-10-28_20-15-03	35	11	2177.5	1090.25	2161.0	1069.5
bumblebox-01_2023-10-28_20-15-03	01	2023-10-28_20-15-03	35	10	2274.75	720.75	2296.5	701.0
bumblebox-01_2023-10-28_20-15-03	01	2023-10-28_20-15-03	35	2	3219.75	1763.25	3199.5	1786.5
bumblebox-01_2023-10-28_20-15-03	01	2023-10-28_20-15-03	35	9	3311.0	1428.75	3305.0	1459.5
bumblebox-01_2023-10-28_20-15-03	01	2023-10-28_20-15-03	36	3	2987.0	2675.0	3018.5	2671.5
bumblebox-01_2023-10-28_20-15-03	01	2023-10-28_20-15-03	36	13	1899.75	2170.25	1913.5	2195.5
bumblebox-01_2023-10-28_20-15-03	01	2023-10-28_20-15-03	36	12	2139.75	2072.5	2124.0	2098.0
bumblebox-01_2023-10-28_20-15-03	01	2023-10-28_20-15-03	36	4	2341.0	1670.5	2341.0	1703.5
bumblebox-01_2023-10-28_20-15-03	01	2023-10-28_20-15-03	36	0	1989.25	1506.75	1982.0	1479.0
bumblebox-01_2023-10-28_20-15-03	01	2023-10-28_20-15-03	36	9	3311.0	1428.5	3305.0	1459.0
bumblebox-01_2023-10-28_20-15-03	01	2023-10-28_20-15-03	36	1	1765.75	1384.0	1732.0	1388.0
bumblebox-01_2023-10-28_20-15-03	01	2023-10-28_20-15-03	36	5	1637.25	1095.75	1617.0	1119.0
bumblebox-01_2023-10-28_20-15-03	01	2023-10-28_20-15-03	36	11	2132.25	1082.5	2109.0	1069.5
bumblebox-01_2023-10-28_20-15-03	01	2023-10-28_20-15-03	36	10	2381.25	767.0	2410.5	763.0
bumblebox-01_2023-10-28_20-15-03	01	2023-10-28_20-15-03	36	7	2531.25	1884.25	2532.0	1867.5
bumblebox-01_2023-10-28_20-15-03	01	2023-10-28_20-15-03	36	2	3220.0	1763.75	3199.5	1787.5
bumblebox-01_2023-10-28_20-15-03	01	2023-10-28_20-15-03	37	3	2987.0	2674.75	3019.0	2672.0
bumblebox-01_2023-10-28_20-15-03	01	2023-10-28_20-15-03	37	13	1906.0	2265.75	1911.5	2295.0
bumblebox-01_2023-10-28_20-15-03	01	2023-10-28_20-15-03	37	12	2138.0	2072.0	2117.5	2094.5
bumblebox-01_2023-10-28_20-15-03	01	2023-10-28_20-15-03	37	7	2509.75	1960.75	2520.5	1942.5
bumblebox-01_2023-10-28_20-15-03	01	2023-10-28_20-15-03	37	4	2332.75	1669.75	2330.5	1702.5
bumblebox-01_2023-10-28_20-15-03	01	2023-10-28_20-15-03	37	0	2000.25	1506.0	1996.0	1477.5
bumblebox-01_2023-10-28_20-15-03	01	2023-10-28_20-15-03	37	1	1756.0	1366.5	1723.0	1370.0
bumblebox-01_2023-10-28_20-15-03	01	2023-10-28_20-15-03	37	11	2049.5	1068.25	2023.0	1060.5
bumblebox-01_2023-10-28_20-15-03	01	2023-10-28_20-15-03	37	10	2622.25	803.0	2650.0	796.0
bumblebox-01_2023-10-28_20-15-03	01	2023-10-28_20-15-03	37	2	3220.0	1762.75	3199.5	1787.0
bumblebox-01_2023-10-28_20-15-03	01	2023-10-28_20-15-03	37	9	3310.75	1428.75	3305.0	1459.0
bumblebox-01_2023-10-28_20-15-03	01	2023-10-28_20-15-03	38	3	2987.25	2675.0	3019.0	2672.0
bumblebox-01_2023-10-28_20-15-03	01	2023-10-28_20-15-03	38	13	1918.25	2315.0	1921.5	2344.0
bumblebox-01_2023-10-28_20-15-03	01	2023-10-28_20-15-03	38	12	2138.0	2069.5	2111.5	2085.5
bumblebox-01_2023-10-28_20-15-03	01	2023-10-28_20-15-03	38	4	2344.5	1669.5	2343.0	1702.0
bumblebox-01_2023-10-28_20-15-03	01	2023-10-28_20-15-03	38	0	1986.25	1477.0	1987.5	1445.5
bumblebox-01_2023-10-28_20-15-03	01	2023-10-28_20-15-03	38	1	1747.0	1372.75	1714.5	1377.5
bumblebox-01_2023-10-28_20-15-03	01	2023-10-28_20-15-03	38	11	1958.25	1041.75	1933.5	1034.0
bumblebox-01_2023-10-28_20-15-03	01	2023-10-28_20-15-03	38	10	2600.0	747.0	2615.5	720.0
bumblebox-01_2023-10-28_20-15-03	01	2023-10-28_20-15-03	38	2	3219.0	1764.0	3199.0	1788.0
bumblebox-01_2023-10-28_20-15-03	01	2023-10-28_20-15-03	38	9	3310.75	1428.5	3305.0	1458.5
bumblebox-01_2023-10-28_20-15-03	01	2023-10-28_20-15-03	39	3	2986.5	2674.75	3018.5	2672.0
bumblebox-01_2023-10-28_20-15-03	01	2023-10-28_20-15-03	39	13	1922.5	2342.0	1925.0	2371.5
bumblebox-01_2023-10-28_20-15-03	01	2023-10-28_20-15-03	39	12	2139.75	2059.25	2113.0	2075.0
bumblebox-01_2023-10-28_20-15-03	01	2023-10-28_20-15-03	39	4	2337.0	1750.25	2326.5	1780.5
bumblebox-01_2023-10-28_20-15-03	01	2023-10-28_20-15-03	39	0	2047.75	1477.5	2050.5	1446.0
bumblebox-01_2023-10-28_20-15-03	01	2023-10-28_20-15-03	39	1	1750.0	1365.5	1718.5	1374.5
bumblebox-01_2023-10-28_20-15-03	01	2023-10-28_20-15-03	39	11	1917.25	1046.5	1893.5	1037.5
bumblebox-01_2023-10-28_20-15-03	01	2023-10-28_20-15-03	39	10	2567.0	651.0	2569.0	620.0
bumblebox-01_2023-10-28_20-15-03	01	2023-10-28_20-15-03	39	2	3219.0	1764.0	3199.0	1788.0
bumblebox-01_2023-10-28_20-15-03	01	2023-10-28_20-15-03	39	9	3311.0	1429.25	3305.5	1460.0
bumblebox-01_2023-10-28_20-15-03	01	2023-10-28_20-15-03	40	3	2987.0	2675.5	3018.5	2672.5
bumblebox-01_2023-10-28_20-15-03	01	2023-10-28_20-15-03	40	13	1931.0	2378.25	1932.0	2405.0
bumblebox-01_2023-10-28_20-15-03	01	2023-10-28_20-15-03	40	12	2144.0	2055.0	2118.5	2072.0
bumblebox-01_2023-10-28_20-15-03	01	2023-10-28_20-15-03	40	4	2374.5	1772.75	2377.0	1806.5
bumblebox-01_2023-10-28_20-15-03	01	2023-10-28_20-15-03	40	9	3311.25	1428.25	3305.5	1458.5
bumblebox-01_2023-10-28_20-15-03	01	2023-10-28_20-15-03	40	0	2054.0	1397.25	2052.5	1363.5
bumblebox-01_2023-10-28_20-15-03	01	2023-10-28_20-15-03	40	1	1739.75	1333.0	1709.5	1346.5
bumblebox-01_2023-10-28_20-15-03	01	2023-10-28_20-15-03	40	11	1904.0	1022.5	1881.0	1009.5
bumblebox-01_2023-10-28_20-15-03	01	2023-10-28_20-15-03	40	10	2572.0	638.5	2573.5	609.0
bumblebox-01_2023-10-28_20-15-03	01	2023-10-28_20-15-03	40	2	3219.75	1764.25	3199.5	1788.0
bumblebox-01_2023-10-28_20-15-03	01	2023-10-28_20-15-03	41	3	2987.25	2675.0	3019.0	2672.5
bumblebox-01_2023-10-28_20-15-03	01	2023-10-28_20-15-03	41	13	1928.0	2370.75	1929.0	2395.5
bumblebox-01_2023-10-28_20-15-03	01	2023-10-28_20-15-03	41	12	2151.0	2054.5	2125.0	2071.5
bumblebox-01_2023-10-28_20-15-03	01	2023-10-28_20-15-03	41	4	2420.25	1770.25	2436.0	1798.0
bumblebox-01_2023-10-28_20-15-03	01	2023-10-28_20-15-03	41	0	2060.25	1391.25	2062.0	1357.5
bumblebox-01_2023-10-28_20-15-03	01	2023-10-28_20-15-03	41	1	1742.5	1335.0	1712.0	1348.5
bumblebox-01_2023-10-28_20-15-03	01	2023-10-28_20-15-03	41	11	1901.25	1008.75	1884.5	990.5
bumblebox-01_2023-10-28_20-15-03	01	2023-10-28_20-15-03	41	10	2583.25	565.75	2576.5	537.5
bumblebox-01_2023-10-28_20-15-03	01	2023-10-28_20-15-03	41	2	3220.0	1764.75	3200.0	1788.0
bumblebox-01_2023-10-28_20-15-03	01	2023-10-28_20-15-03	41	9	3311.25	1428.75	3306.0	1459.0
bumblebox-01_2023-10-28_20-15-03	01	2023-10-28_20-15-03	42	3	2979.25	2677.0	3011.0	2674.0
bumblebox-01_2023-10-28_20-15-03	01	2023-10-28_20-15-03	42	13	1924.75	2370.75	1923.5	2396.0
bumblebox-01_2023-10-28_20-15-03	01	2023-10-28_20-15-03	42	12	2152.0	2062.0	2125.5	2078.5
bumblebox-01_2023-10-28_20-15-03	01	2023-10-28_20-15-03	42	0	2066.75	1359.0	2067.0	1326.0
bumblebox-01_2023-10-28_20-15-03	01	2023-10-28_20-15-03	42	1	1742.5	1334.0	1711.5	1346.5
bumblebox-01_2023-10-28_20-15-03	01	2023-10-28_20-15-03	42	11	1896.5	1008.25	1879.5	989.0
bumblebox-01_2023-10-28_20-15-03	01	2023-10-28_20-15-03	42	10	2599.5	519.25	2585.0	493.5
bumblebox-01_2023-10-28_20-15-03	01	2023-10-28_20-15-03	42	2	3219.5	1764.25	3199.5	1788.5
bumblebox-01_2023-10-28_20-15-03	01	2023-10-28_20-15-03	42	9	3310.5	1428.5	3304.5	1458.5
bumblebox-01_2023-10-28_20-15-03	01	2023-10-28_20-15-03	43	3	2979.75	2676.25	3012.0	2673.5
bumblebox-01_2023-10-28_20-15-03	01	2023-10-28_20-15-03	43	13	1920.5	2373.25	1919.5	2398.0
bumblebox-01_2023-10-28_20-15-03	01	2023-10-28_20-15-03	43	12	2148.25	2063.25	2120.5	2076.5
bumblebox-01_2023-10-28_20-15-03	01	2023-10-28_20-15-03	43	0	2071.25	1360.25	2072.0	1326.5
bumblebox-01_2023-10-28_20-15-03	01	2023-10-28_20-15-03	43	1	1744.75	1346.25	1715.0	1360.5
bumblebox-01_2023-10-28_20-15-03	01	2023-10-28_20-15-03	43	11	1883.75	1030.25	1859.5	1018.5
bumblebox-01_2023-10-28_20-15-03	01	2023-10-28_20-15-03	43	10	2598.25	501.25	2579.5	477.5
bumblebox-01_2023-10-28_20-15-03	01	2023-10-28_20-15-03	43	2	3218.5	1763.75	3199.0	1787.0
bumblebox-01_2023-10-28_20-15-03	01	2023-10-28_20-15-03	43	9	3310.5	1428.5	3304.5	1459.0
bumblebox-01_2023-10-28_20-15-03	01	2023-10-28_20-15-03	44	3	2982.25	2677.25	3014.5	2674.5
bumblebox-01_2023-10-28_20-15-03	01	2023-10-28_20-15-03	44	13	1909.5	2384.0	1910.0	2410.0
bumblebox-01_2023-10-28_20-15-03	01	2023-10-28_20-15-03	44	12	2155.5	2080.0	2125.0	2090.0
bumblebox-01_2023-10-28_20-15-03	01	2023-10-28_20-15-03	44	0	2074.75	1336.5	2068.5	1305.5
bumblebox-01_2023-10-28_20-15-03	01	2023-10-28_20-15-03	44	1	1738.25	1334.5	1708.5	1348.5
bumblebox-01_2023-10-28_20-15-03	01	2023-10-28_20-15-03	44	10	2608.5	492.5	2586.0	471.0
bumblebox-01_2023-10-28_20-15-03	01	2023-10-28_20-15-03	44	2	3219.0	1763.75	3199.0	1787.5
bumblebox-01_2023-10-28_20-15-03	01	2023-10-28_20-15-03	44	9	3311.25	1428.25	3305.5	1458.5
bumblebox-01_2023-10-28_20-15-03	01	2023-10-28_20-15-03	45	3	2981.0	2677.0	3012.5	2675.0
bumblebox-01_2023-10-28_20-15-03	01	2023-10-28_20-15-03	45	13	1917.75	2387.75	1919.5	2413.5
bumblebox-01_2023-10-28_20-15-03	01	2023-10-28_20-15-03	45	12	2149.0	2092.25	2117.0	2094.5
bumblebox-01_2023-10-28_20-15-03	01	2023-10-28_20-15-03	45	2	3219.75	1764.5	3200.0	1788.0
bumblebox-01_2023-10-28_20-15-03	01	2023-10-28_20-15-03	45	0	2003.75	1369.25	2012.0	1337.5
bumblebox-01_2023-10-28_20-15-03	01	2023-10-28_20-15-03	45	1	1731.75	1337.5	1702.0	1350.5
bumblebox-01_2023-10-28_20-15-03	01	2023-10-28_20-15-03	45	11	1911.75	1045.5	1884.5	1039.0
bumblebox-01_2023-10-28_20-15-03	01	2023-10-28_20-15-03	45	10	2610.0	494.25	2588.0	472.5
bumblebox-01_2023-10-28_20-15-03	01	2023-10-28_20-15-03	45	9	3311.25	1429.0	3305.5	1459.0
bumblebox-01_2023-10-28_20-15-03	01	2023-10-28_20-15-03	46	3	2982.0	2676.75	3014.0	2674.5
bumblebox-01_2023-10-28_20-15-03	01	2023-10-28_20-15-03	46	13	1932.25	2376.5	1936.0	2400.5
bumblebox-01_2023-10-28_20-15-03	01	2023-10-28_20-15-03	46	12	2144.0	2110.5	2111.5	2109.0
bumblebox-01_2023-10-28_20-15-03	01	2023-10-28_20-15-03	46	0	2030.75	1372.5	2035.0	1340.5
bumblebox-01_2023-10-28_20-15-03	01	2023-10-28_20-15-03	46	1	1734.0	1340.0	1703.0	1351.5
bumblebox-01_2023-10-28_20-15-03	01	2023-10-28_20-15-03	46	10	2638.5	472.75	2626.5	445.0
bumblebox-01_2023-10-28_20-15-03	01	2023-10-28_20-15-03	46	2	3219.5	1763.75	3199.5	1788.0
bumblebox-01_2023-10-28_20-15-03	01	2023-10-28_20-15-03	46	9	3311.0	1429.0	3305.5	1459.0
bumblebox-01_2023-10-28_20-15-03	01	2023-10-28_20-15-03	46	11	1925.25	1058.5	1916.0	1043.0
bumblebox-01_2023-10-28_20-15-03	01	2023-10-28_20-15-03	47	13	1929.0	2375.5	1935.0	2400.0
bumblebox-01_2023-10-28_20-15-03	01	2023-10-28_20-15-03	47	12	2140.25	2123.75	2108.0	2120.5
bumblebox-01_2023-10-28_20-15-03	01	2023-10-28_20-15-03	47	0	2047.5	1384.75	2052.5	1352.0
bumblebox-01_2023-10-28_20-15-03	01	2023-10-28_20-15-03	47	1	1739.75	1354.25	1708.5	1364.0
bumblebox-01_2023-10-28_20-15-03	01	2023-10-28_20-15-03	47	11	1960.75	1055.0	1963.0	1042.5
bumblebox-01_2023-10-28_20-15-03	01	2023-10-28_20-15-03	47	3	2981.75	2676.75	3013.5	2674.0
bumblebox-01_2023-10-28_20-15-03	01	2023-10-28_20-15-03	47	2	3219.5	1763.75	3200.0	1788.0
bumblebox-01_2023-10-28_20-15-03	01	2023-10-28_20-15-03	47	9	3310.5	1428.25	3304.5	1458.0
bumblebox-01_2023-10-28_20-15-03	01	2023-10-28_20-15-03	47	10	2592.0	471.75	2568.0	455.0
bumblebox-01_2023-10-28_20-15-03	01	2023-10-28_20-15-03	48	3	2982.5	2677.0	3014.0	2674.0
bumblebox-01_2023-10-28_20-15-03	01	2023-10-28_20-15-03	48	13	1929.5	2368.5	1934.0	2393.5
bumblebox-01_2023-10-28_20-15-03	01	2023-10-28_20-15-03	48	12	2147.75	2141.25	2118.5	2134.5
bumblebox-01_2023-10-28_20-15-03	01	2023-10-28_20-15-03	48	0	2047.75	1369.25	2054.0	1337.5
bumblebox-01_2023-10-28_20-15-03	01	2023-10-28_20-15-03	48	1	1734.75	1357.25	1704.0	1366.5
bumblebox-01_2023-10-28_20-15-03	01	2023-10-28_20-15-03	48	11	2002.75	1075.75	2015.0	1061.5
bumblebox-01_2023-10-28_20-15-03	01	2023-10-28_20-15-03	48	10	2612.75	465.0	2585.5	450.5
bumblebox-01_2023-10-28_20-15-03	01	2023-10-28_20-15-03	48	2	3218.75	1763.5	3199.0	1787.0
bumblebox-01_2023-10-28_20-15-03	01	2023-10-28_20-15-03	48	9	3311.0	1428.5	3305.0	1458.5
bumblebox-01_2023-10-28_20-15-03	01	2023-10-28_20-15-03	49	3	2982.5	2677.0	3014.0	2674.0
bumblebox-01_2023-10-28_20-15-03	01	2023-10-28_20-15-03	49	13	1914.75	2376.25	1914.0	2399.5
bumblebox-01_2023-10-28_20-15-03	01	2023-10-28_20-15-03	49	12	2154.25	2137.25	2124.5	2132.0
bumblebox-01_2023-10-28_20-15-03	01	2023-10-28_20-15-03	49	9	3311.75	1428.25	3306.5	1458.5
bumblebox-01_2023-10-28_20-15-03	01	2023-10-28_20-15-03	49	0	2034.0	1359.0	2042.5	1327.5
bumblebox-01_2023-10-28_20-15-03	01	2023-10-28_20-15-03	49	1	1738.5	1355.75	1708.0	1366.0
bumblebox-01_2023-10-28_20-15-03	01	2023-10-28_20-15-03	49	11	2022.5	1086.5	2040.5	1073.0
bumblebox-01_2023-10-28_20-15-03	01	2023-10-28_20-15-03	49	10	2633.75	471.5	2603.5	468.5
bumblebox-01_2023-10-28_20-15-03	01	2023-10-28_20-15-03	49	2	3219.25	1763.5	3199.5	1788.0
bumblebox-01_2023-10-28_20-15-03	01	2023-10-28_20-15-03	50	3	2982.75	2676.75	3014.0	2674.0
bumblebox-01_2023-10-28_20-15-03	01	2023-10-28_20-15-03	50	13	1919.75	2377.75	1920.0	2399.5
bumblebox-01_2023-10-28_20-15-03	01	2023-10-28_20-15-03	50	12	2159.0	2133.5	2129.5	2127.5
bumblebox-01_2023-10-28_20-15-03	01	2023-10-28_20-15-03	50	4	2158.75	1710.5	2126.5	1722.0
bumblebox-01_2023-10-28_20-15-03	01	2023-10-28_20-15-03	50	1	1739.0	1358.25	1708.0	1369.0
bumblebox-01_2023-10-28_20-15-03	01	2023-10-28_20-15-03	50	0	2027.0	1280.0	2029.0	1250.5
bumblebox-01_2023-10-28_20-15-03	01	2023-10-28_20-15-03	50	11	2042.5	1077.5	2062.0	1064.5
bumblebox-01_2023-10-28_20-15-03	01	2023-10-28_20-15-03	50	10	2682.5	548.75	2655.5	564.5
bumblebox-01_2023-10-28_20-15-03	01	2023-10-28_20-15-03	50	2	3220.25	1763.75	3200.0	1787.5
bumblebox-01_2023-10-28_20-15-03	01	2023-10-28_20-15-03	50	9	3311.0	1428.25	3305.0	1458.5
bumblebox-01_2023-10-28_20-15-03	01	2023-10-28_20-15-03	51	3	2982.25	2676.5	3014.5	2674.0
bumblebox-01_2023-10-28_20-15-03	01	2023-10-28_20-15-03	51	13	1918.0	2353.75	1919.5	2381.0
bumblebox-01_2023-10-28_20-15-03	01	2023-10-28_20-15-03	51	12	2145.25	2114.5	2113.0	2111.5
bumblebox-01_2023-10-28_20-15-03	01	2023-10-28_20-15-03	51	4	2109.0	1767.25	2083.0	1786.5
bumblebox-01_2023-10-28_20-15-03	01	2023-10-28_20-15-03	51	1	1729.5	1354.75	1698.0	1363.5
bumblebox-01_2023-10-28_20-15-03	01	2023-10-28_20-15-03	51	0	2021.5	1281.75	2021.0	1251.5
bumblebox-01_2023-10-28_20-15-03	01	2023-10-28_20-15-03	51	11	2049.75	1073.0	2069.5	1059.0
bumblebox-01_2023-10-28_20-15-03	01	2023-10-28_20-15-03	51	10	2706.5	703.0	2693.5	731.5
bumblebox-01_2023-10-28_20-15-03	01	2023-10-28_20-15-03	51	2	3219.75	1763.25	3200.0	1786.5
bumblebox-01_2023-10-28_20-15-03	01	2023-10-28_20-15-03	51	9	3311.25	1428.0	3305.5	1458.5
