## Supplementary material for "The BumbleBox: An open-source platform for quantifying behavior in bumblebee colonies": Sample BumbleBox Data Output: bumblebox-01_2023-10-28_20-35-02_averages.csv

filename	ID	average distance from center	average speed	frames tracked in video
bumblebox-01_2023-10-28_20-35-02	0	1109.0	5.0	52
bumblebox-01_2023-10-28_20-35-02	2	1494.0	1.0	51
bumblebox-01_2023-10-28_20-35-02	3	998.0	1.0	52
bumblebox-01_2023-10-28_20-35-02	4	320.0	47.0	43
bumblebox-01_2023-10-28_20-35-02	5	751.0	9.0	39
bumblebox-01_2023-10-28_20-35-02	6	228.0	48.0	46
bumblebox-01_2023-10-28_20-35-02	7	733.0	56.0	23
bumblebox-01_2023-10-28_20-35-02	9	1030.0	49.0	45
bumblebox-01_2023-10-28_20-35-02	10	293.0	68.0	16
bumblebox-01_2023-10-28_20-35-02	11	406.0	0.0	52
bumblebox-01_2023-10-28_20-35-02	12	599.0	19.0	52
bumblebox-01_2023-10-28_20-35-02	13	1519.0	0.0	52
bumblebox-01_2023-10-28_20-35-02	15	282.0	58.0	30
