## Supplementary material for "The BumbleBox: An open-source platform for quantifying behavior in bumblebee colonies": Sample BumbleBox Data Output: bumblebox-01_2023-10-28_20-35-02_contacts.csv

	frame	ID	0	2	3	5	6	9	11	12	13	4	7	10	15
0	0	0		0.0	0.0	0.0	0.0	0.0	0.0	0.0	0.0
1	0	2	0.0		0.0	0.0	0.0	0.0	0.0	0.0	0.0
2	0	3	0.0	0.0		0.0	0.0	0.0	0.0	0.0	0.0
3	0	5	0.0	0.0	0.0		0.0	0.0	0.0	0.0	0.0
4	0	6	0.0	0.0	0.0	0.0		0.0	0.0	0.0	0.0
5	0	9	0.0	0.0	0.0	0.0	0.0		0.0	0.0	0.0
6	0	11	0.0	0.0	0.0	0.0	0.0	0.0		0.0	0.0
7	0	12	0.0	0.0	0.0	0.0	0.0	0.0	0.0		0.0
8	0	13	0.0	0.0	0.0	0.0	0.0	0.0	0.0	0.0
9	1	0		0.0	0.0	0.0	0.0	0.0	0.0	0.0	0.0
10	1	2	0.0		0.0	0.0	0.0	0.0	0.0	0.0	0.0
11	1	3	0.0	0.0		0.0	0.0	0.0	0.0	0.0	0.0
12	1	5	0.0	0.0	0.0		0.0	0.0	0.0	0.0	0.0
13	1	6	0.0	0.0	0.0	0.0		0.0	0.0	0.0	0.0
14	1	9	0.0	0.0	0.0	0.0	0.0		0.0	0.0	0.0
15	1	11	0.0	0.0	0.0	0.0	0.0	0.0		0.0	0.0
16	1	12	0.0	0.0	0.0	0.0	0.0	0.0	0.0		0.0
17	1	13	0.0	0.0	0.0	0.0	0.0	0.0	0.0	0.0
18	2	0		0.0	0.0	0.0	0.0	0.0	0.0	0.0	0.0	0.0	0.0	0.0
19	2	2	0.0		0.0	0.0	0.0	0.0	0.0	0.0	0.0	0.0	0.0	0.0
20	2	3	0.0	0.0		0.0	0.0	0.0	0.0	0.0	0.0	0.0	0.0	0.0
21	2	4	0.0	0.0	0.0	0.0	0.0	0.0	1.0	0.0	0.0		0.0	0.0
22	2	5	0.0	0.0	0.0		0.0	0.0	0.0	0.0	0.0	0.0	0.0	0.0
23	2	6	0.0	0.0	0.0	0.0		0.0	0.0	0.0	0.0	0.0	0.0	0.0
24	2	7	0.0	0.0	0.0	0.0	0.0	0.0	0.0	0.0	0.0	0.0		0.0
25	2	9	0.0	0.0	0.0	0.0	0.0		0.0	0.0	0.0	0.0	0.0	0.0
26	2	10	0.0	0.0	0.0	0.0	0.0	0.0	0.0	0.0	0.0	0.0	0.0
27	2	11	0.0	0.0	0.0	0.0	0.0	0.0		0.0	0.0	1.0	0.0	0.0
28	2	12	0.0	0.0	0.0	0.0	0.0	0.0	0.0		0.0	0.0	0.0	0.0
29	2	13	0.0	0.0	0.0	0.0	0.0	0.0	0.0	0.0		0.0	0.0	0.0
30	3	0		0.0	0.0		0.0	0.0	0.0	0.0	0.0	0.0	0.0	0.0
31	3	2	0.0		0.0		0.0	0.0	0.0	0.0	0.0	0.0	0.0	0.0
32	3	3	0.0	0.0			0.0	0.0	0.0	0.0	0.0	0.0	0.0	0.0
33	3	4	0.0	0.0	0.0		0.0	0.0	0.0	0.0	0.0		0.0	0.0
34	3	6	0.0	0.0	0.0			0.0	0.0	0.0	0.0	0.0	0.0	0.0
35	3	7	0.0	0.0	0.0		0.0	0.0	0.0	0.0	0.0	0.0		0.0
36	3	9	0.0	0.0	0.0		0.0		0.0	0.0	0.0	0.0	0.0	0.0
37	3	10	0.0	0.0	0.0		0.0	0.0	0.0	0.0	0.0	0.0	0.0
38	3	11	0.0	0.0	0.0		0.0	0.0		0.0	0.0	0.0	0.0	0.0
39	3	12	0.0	0.0	0.0		0.0	0.0	0.0		0.0	0.0	0.0	0.0
40	3	13	0.0	0.0	0.0		0.0	0.0	0.0	0.0		0.0	0.0	0.0
41	4	0		0.0	0.0	0.0		0.0	0.0	0.0	0.0	0.0	0.0	0.0
42	4	2	0.0		0.0	0.0		0.0	0.0	0.0	0.0	0.0	0.0	0.0
43	4	3	0.0	0.0		0.0		0.0	0.0	0.0	0.0	0.0	0.0	0.0
44	4	4	0.0	0.0	0.0	0.0		0.0	0.0	0.0	0.0		0.0	0.0
45	4	5	0.0	0.0	0.0			0.0	0.0	0.0	0.0	0.0	0.0	0.0
46	4	7	0.0	0.0	0.0	0.0		0.0	0.0	0.0	0.0	0.0		0.0
47	4	9	0.0	0.0	0.0	0.0			0.0	0.0	0.0	0.0	0.0	0.0
48	4	10	0.0	0.0	0.0	0.0		0.0	0.0	0.0	0.0	0.0	0.0
49	4	11	0.0	0.0	0.0	0.0		0.0		0.0	0.0	0.0	0.0	0.0
50	4	12	0.0	0.0	0.0	0.0		0.0	0.0		0.0	0.0	0.0	0.0
51	4	13	0.0	0.0	0.0	0.0		0.0	0.0	0.0		0.0	0.0	0.0
52	5	0		0.0	0.0	0.0	0.0	0.0	0.0	0.0	0.0	0.0	0.0	0.0
53	5	2	0.0		0.0	0.0	0.0	0.0	0.0	0.0	0.0	0.0	0.0	0.0
54	5	3	0.0	0.0		0.0	0.0	0.0	0.0	0.0	0.0	0.0	0.0	0.0
55	5	4	0.0	0.0	0.0	0.0	0.0	0.0	0.0	0.0	0.0		0.0	0.0
56	5	5	0.0	0.0	0.0		0.0	0.0	0.0	0.0	0.0	0.0	0.0	0.0
57	5	6	0.0	0.0	0.0	0.0		0.0	0.0	0.0	0.0	0.0	0.0	0.0
58	5	7	0.0	0.0	0.0	0.0	0.0	0.0	0.0	0.0	0.0	0.0		0.0
59	5	9	0.0	0.0	0.0	0.0	0.0		0.0	0.0	0.0	0.0	0.0	0.0
60	5	10	0.0	0.0	0.0	0.0	0.0	0.0	0.0	0.0	0.0	0.0	0.0
61	5	11	0.0	0.0	0.0	0.0	0.0	0.0		0.0	0.0	0.0	0.0	0.0
62	5	12	0.0	0.0	0.0	0.0	0.0	0.0	0.0		0.0	0.0	0.0	0.0
63	5	13	0.0	0.0	0.0	0.0	0.0	0.0	0.0	0.0		0.0	0.0	0.0
64	6	0		0.0	0.0	0.0	0.0	0.0	0.0	0.0	0.0	0.0	0.0	0.0
65	6	2	0.0		0.0	0.0	0.0	0.0	0.0	0.0	0.0	0.0	0.0	0.0
66	6	3	0.0	0.0		0.0	0.0	0.0	0.0	0.0	0.0	0.0	0.0	0.0
67	6	4	0.0	0.0	0.0	0.0	0.0	0.0	0.0	0.0	0.0		0.0	0.0
68	6	5	0.0	0.0	0.0		0.0	0.0	0.0	0.0	0.0	0.0	0.0	0.0
69	6	6	0.0	0.0	0.0	0.0		0.0	0.0	0.0	0.0	0.0	0.0	0.0
70	6	7	0.0	0.0	0.0	0.0	0.0	0.0	0.0	0.0	0.0	0.0		0.0
71	6	9	0.0	0.0	0.0	0.0	0.0		0.0	0.0	0.0	0.0	0.0	0.0
72	6	10	0.0	0.0	0.0	0.0	0.0	0.0	0.0	0.0	0.0	0.0	0.0
73	6	11	0.0	0.0	0.0	0.0	0.0	0.0		0.0	0.0	0.0	0.0	0.0
74	6	12	0.0	0.0	0.0	0.0	0.0	0.0	0.0		0.0	0.0	0.0	0.0
75	6	13	0.0	0.0	0.0	0.0	0.0	0.0	0.0	0.0		0.0	0.0	0.0
76	7	0		0.0	0.0	0.0	0.0	0.0	0.0	0.0	0.0	0.0	0.0	0.0
77	7	2	0.0		0.0	0.0	0.0	0.0	0.0	0.0	0.0	0.0	0.0	0.0
78	7	3	0.0	0.0		0.0	0.0	0.0	0.0	0.0	0.0	0.0	0.0	0.0
79	7	4	0.0	0.0	0.0	0.0	0.0	0.0	0.0	0.0	0.0		0.0	0.0
80	7	5	0.0	0.0	0.0		0.0	0.0	0.0	0.0	0.0	0.0	0.0	0.0
81	7	6	0.0	0.0	0.0	0.0		0.0	0.0	0.0	0.0	0.0	0.0	0.0
82	7	7	0.0	0.0	0.0	0.0	0.0	0.0	0.0	0.0	0.0	0.0		0.0
83	7	9	0.0	0.0	0.0	0.0	0.0		0.0	0.0	0.0	0.0	0.0	0.0
84	7	10	0.0	0.0	0.0	0.0	0.0	0.0	0.0	0.0	0.0	0.0	0.0
85	7	11	0.0	0.0	0.0	0.0	0.0	0.0		0.0	0.0	0.0	0.0	0.0
86	7	12	0.0	0.0	0.0	0.0	0.0	0.0	0.0		0.0	0.0	0.0	0.0
87	7	13	0.0	0.0	0.0	0.0	0.0	0.0	0.0	0.0		0.0	0.0	0.0
88	8	0		0.0	0.0	0.0	0.0	0.0	0.0	0.0	0.0	0.0	0.0	0.0
89	8	2	0.0		0.0	0.0	0.0	0.0	0.0	0.0	0.0	0.0	0.0	0.0
90	8	3	0.0	0.0		0.0	0.0	0.0	0.0	0.0	0.0	0.0	0.0	0.0
91	8	4	0.0	0.0	0.0	0.0	0.0	0.0	0.0	0.0	0.0		0.0	0.0
92	8	5	0.0	0.0	0.0		0.0	0.0	0.0	0.0	0.0	0.0	0.0	0.0
93	8	6	0.0	0.0	0.0	0.0		0.0	0.0	0.0	0.0	0.0	0.0	0.0
94	8	7	0.0	0.0	0.0	0.0	0.0	0.0	0.0	0.0	0.0	0.0		0.0
95	8	9	0.0	0.0	0.0	0.0	0.0		0.0	0.0	0.0	0.0	0.0	0.0
96	8	10	0.0	0.0	0.0	0.0	0.0	0.0	0.0	0.0	0.0	0.0	0.0
97	8	11	0.0	0.0	0.0	0.0	0.0	0.0		0.0	0.0	0.0	0.0	0.0
98	8	12	0.0	0.0	0.0	0.0	0.0	0.0	0.0		0.0	0.0	0.0	0.0
99	8	13	0.0	0.0	0.0	0.0	0.0	0.0	0.0	0.0		0.0	0.0	0.0
100	9	0		0.0	0.0	0.0	0.0	0.0	0.0	0.0	0.0	0.0	0.0	0.0
101	9	2	0.0		0.0	0.0	0.0	0.0	0.0	0.0	0.0	0.0	0.0	0.0
102	9	3	0.0	0.0		0.0	0.0	0.0	0.0	0.0	0.0	0.0	0.0	0.0
103	9	4	0.0	0.0	0.0	0.0	0.0	0.0	0.0	0.0	0.0		0.0	0.0
104	9	5	0.0	0.0	0.0		0.0	0.0	0.0	0.0	0.0	0.0	0.0	0.0
105	9	6	0.0	0.0	0.0	0.0		0.0	0.0	0.0	0.0	0.0	0.0	0.0
106	9	7	0.0	0.0	0.0	0.0	0.0	0.0	0.0	0.0	0.0	0.0		0.0
107	9	9	0.0	0.0	0.0	0.0	0.0		0.0	0.0	0.0	0.0	0.0	0.0
108	9	10	0.0	0.0	0.0	0.0	0.0	0.0	0.0	0.0	0.0	0.0	0.0
109	9	11	0.0	0.0	0.0	0.0	0.0	0.0		0.0	0.0	0.0	0.0	0.0
110	9	12	0.0	0.0	0.0	0.0	0.0	0.0	0.0		0.0	0.0	0.0	0.0
111	9	13	0.0	0.0	0.0	0.0	0.0	0.0	0.0	0.0		0.0	0.0	0.0
112	10	0		0.0	0.0	0.0	0.0	0.0	0.0	0.0	0.0	0.0	0.0	0.0
113	10	2	0.0		0.0	0.0	0.0	0.0	0.0	0.0	0.0	0.0	0.0	0.0
114	10	3	0.0	0.0		0.0	0.0	0.0	0.0	0.0	0.0	0.0	0.0	0.0
115	10	4	0.0	0.0	0.0	0.0	0.0	0.0	0.0	0.0	0.0		0.0	0.0
116	10	5	0.0	0.0	0.0		0.0	0.0	0.0	0.0	0.0	0.0	0.0	0.0
117	10	6	0.0	0.0	0.0	0.0		0.0	0.0	0.0	0.0	0.0	0.0	0.0
118	10	7	0.0	0.0	0.0	0.0	0.0	0.0	0.0	0.0	0.0	0.0		0.0
119	10	9	0.0	0.0	0.0	0.0	0.0		0.0	0.0	0.0	0.0	0.0	0.0
120	10	10	0.0	0.0	0.0	0.0	0.0	0.0	0.0	0.0	0.0	0.0	0.0
121	10	11	0.0	0.0	0.0	0.0	0.0	0.0		0.0	0.0	0.0	0.0	0.0
122	10	12	0.0	0.0	0.0	0.0	0.0	0.0	0.0		0.0	0.0	0.0	0.0
123	10	13	0.0	0.0	0.0	0.0	0.0	0.0	0.0	0.0		0.0	0.0	0.0
124	11	0		0.0	0.0	0.0	0.0	0.0	0.0	0.0	0.0	0.0	0.0	0.0
125	11	2	0.0		0.0	0.0	0.0	0.0	0.0	0.0	0.0	0.0	0.0	0.0
126	11	3	0.0	0.0		0.0	0.0	0.0	0.0	0.0	0.0	0.0	0.0	0.0
127	11	4	0.0	0.0	0.0	0.0	0.0	0.0	0.0	0.0	0.0		0.0	0.0
128	11	5	0.0	0.0	0.0		0.0	0.0	0.0	0.0	0.0	0.0	0.0	0.0
129	11	6	0.0	0.0	0.0	0.0		0.0	0.0	0.0	0.0	0.0	0.0	0.0
130	11	7	0.0	0.0	0.0	0.0	0.0	0.0	0.0	0.0	0.0	0.0		0.0
131	11	9	0.0	0.0	0.0	0.0	0.0		0.0	0.0	0.0	0.0	0.0	0.0
132	11	10	0.0	0.0	0.0	0.0	0.0	0.0	0.0	0.0	0.0	0.0	0.0
133	11	11	0.0	0.0	0.0	0.0	0.0	0.0		0.0	0.0	0.0	0.0	0.0
134	11	12	0.0	0.0	0.0	0.0	0.0	0.0	0.0		0.0	0.0	0.0	0.0
135	11	13	0.0	0.0	0.0	0.0	0.0	0.0	0.0	0.0		0.0	0.0	0.0
136	12	0		0.0	0.0	0.0	0.0	0.0	0.0	0.0	0.0	0.0	0.0		0.0
137	12	2	0.0		0.0	0.0	0.0	0.0	0.0	0.0	0.0	0.0	0.0		0.0
138	12	3	0.0	0.0		0.0	0.0	0.0	0.0	0.0	0.0	0.0	0.0		0.0
139	12	4	0.0	0.0	0.0	0.0	0.0	0.0	0.0	0.0	0.0		0.0		0.0
140	12	5	0.0	0.0	0.0		0.0	0.0	0.0	0.0	0.0	0.0	0.0		0.0
141	12	6	0.0	0.0	0.0	0.0		0.0	0.0	0.0	0.0	0.0	0.0		0.0
142	12	7	0.0	0.0	0.0	0.0	0.0	0.0	0.0	0.0	0.0	0.0			0.0
143	12	9	0.0	0.0	0.0	0.0	0.0		0.0	0.0	0.0	0.0	0.0		0.0
144	12	11	0.0	0.0	0.0	0.0	0.0	0.0		0.0	0.0	0.0	0.0		0.0
145	12	12	0.0	0.0	0.0	0.0	0.0	0.0	0.0		0.0	0.0	0.0		0.0
146	12	13	0.0	0.0	0.0	0.0	0.0	0.0	0.0	0.0		0.0	0.0		0.0
147	12	15	0.0	0.0	0.0	0.0	0.0	0.0	0.0	0.0	0.0	0.0	0.0
148	13	0		0.0	0.0	0.0	0.0	0.0	0.0	0.0	0.0	0.0		0.0	0.0
149	13	2	0.0		0.0	0.0	0.0	0.0	0.0	0.0	0.0	0.0		0.0	0.0
150	13	3	0.0	0.0		0.0	0.0	0.0	0.0	0.0	0.0	0.0		0.0	0.0
151	13	4	0.0	0.0	0.0	0.0	0.0	0.0	0.0	0.0	0.0			0.0	0.0
152	13	5	0.0	0.0	0.0		0.0	0.0	0.0	0.0	0.0	0.0		0.0	0.0
153	13	6	0.0	0.0	0.0	0.0		0.0	0.0	0.0	0.0	0.0		0.0	0.0
154	13	9	0.0	0.0	0.0	0.0	0.0		0.0	0.0	0.0	0.0		0.0	0.0
155	13	10	0.0	0.0	0.0	0.0	0.0	0.0	0.0	0.0	0.0	0.0			0.0
156	13	11	0.0	0.0	0.0	0.0	0.0	0.0		0.0	0.0	0.0		0.0	0.0
157	13	12	0.0	0.0	0.0	0.0	0.0	0.0	0.0		0.0	0.0		0.0	0.0
158	13	13	0.0	0.0	0.0	0.0	0.0	0.0	0.0	0.0		0.0		0.0	0.0
159	13	15	0.0	0.0	0.0	0.0	0.0	0.0	0.0	0.0	0.0	0.0		0.0
160	14	0		0.0	0.0	0.0	0.0	0.0	0.0	0.0	0.0	0.0		0.0	0.0
161	14	2	0.0		0.0	0.0	0.0	0.0	0.0	0.0	0.0	0.0		0.0	0.0
162	14	3	0.0	0.0		0.0	0.0	0.0	0.0	0.0	0.0	0.0		0.0	0.0
163	14	4	0.0	0.0	0.0	0.0	0.0	0.0	0.0	0.0	0.0			0.0	0.0
164	14	5	0.0	0.0	0.0		0.0	0.0	0.0	0.0	0.0	0.0		0.0	0.0
165	14	6	0.0	0.0	0.0	0.0		0.0	0.0	0.0	0.0	0.0		0.0	0.0
166	14	9	0.0	0.0	0.0	0.0	0.0		0.0	0.0	0.0	0.0		0.0	0.0
167	14	10	0.0	0.0	0.0	0.0	0.0	0.0	0.0	0.0	0.0	0.0			0.0
168	14	11	0.0	0.0	0.0	0.0	0.0	0.0		0.0	0.0	0.0		0.0	0.0
169	14	12	0.0	0.0	0.0	0.0	0.0	0.0	0.0		0.0	0.0		0.0	0.0
170	14	13	0.0	0.0	0.0	0.0	0.0	0.0	0.0	0.0		0.0		0.0	0.0
171	14	15	0.0	0.0	0.0	0.0	0.0	0.0	0.0	0.0	0.0	0.0		0.0
172	15	0		0.0	0.0	0.0		0.0	0.0	0.0	0.0	0.0		0.0	0.0
173	15	2	0.0		0.0	0.0		0.0	0.0	0.0	0.0	0.0		0.0	0.0
174	15	3	0.0	0.0		0.0		0.0	0.0	0.0	0.0	0.0		0.0	0.0
175	15	4	0.0	0.0	0.0	0.0		0.0	0.0	0.0	0.0			0.0	0.0
176	15	5	0.0	0.0	0.0			0.0	0.0	0.0	0.0	0.0		0.0	0.0
177	15	9	0.0	0.0	0.0	0.0			0.0	0.0	0.0	0.0		0.0	0.0
178	15	10	0.0	0.0	0.0	0.0		0.0	0.0	0.0	0.0	0.0			0.0
179	15	11	0.0	0.0	0.0	0.0		0.0		0.0	0.0	0.0		0.0	0.0
180	15	12	0.0	0.0	0.0	0.0		0.0	0.0		0.0	0.0		0.0	0.0
181	15	13	0.0	0.0	0.0	0.0		0.0	0.0	0.0		0.0		0.0	0.0
182	15	15	0.0	0.0	0.0	0.0		0.0	0.0	0.0	0.0	0.0		0.0
183	16	0			0.0	0.0			0.0	0.0	0.0	0.0		0.0	0.0
184	16	3	0.0			0.0			0.0	0.0	0.0	0.0		0.0	0.0
185	16	4	0.0		0.0	0.0			0.0	0.0	0.0			0.0	0.0
186	16	5	0.0		0.0				0.0	0.0	0.0	0.0		0.0	0.0
187	16	10	0.0		0.0	0.0			0.0	0.0	0.0	0.0			0.0
188	16	11	0.0		0.0	0.0				0.0	0.0	0.0		0.0	0.0
189	16	12	0.0		0.0	0.0			0.0		0.0	0.0		0.0	0.0
190	16	13	0.0		0.0	0.0			0.0	0.0		0.0		0.0	0.0
191	16	15	0.0		0.0	0.0			0.0	0.0	0.0	0.0		0.0
192	17	0		0.0	0.0	0.0		0.0	0.0	0.0	0.0	0.0			0.0
193	17	2	0.0		0.0	0.0		0.0	0.0	0.0	0.0	0.0			0.0
194	17	3	0.0	0.0		0.0		0.0	0.0	0.0	0.0	0.0			0.0
195	17	4	0.0	0.0	0.0	0.0		0.0	0.0	0.0	0.0				0.0
196	17	5	0.0	0.0	0.0			0.0	0.0	0.0	0.0	0.0			0.0
197	17	9	0.0	0.0	0.0	0.0			0.0	0.0	0.0	0.0			0.0
198	17	11	0.0	0.0	0.0	0.0		0.0		0.0	0.0	0.0			0.0
199	17	12	0.0	0.0	0.0	0.0		0.0	0.0		0.0	0.0			0.0
200	17	13	0.0	0.0	0.0	0.0		0.0	0.0	0.0		0.0			0.0
201	17	15	0.0	0.0	0.0	0.0		0.0	0.0	0.0	0.0	0.0
202	18	0		0.0	0.0	0.0		0.0	0.0	0.0	0.0	0.0			0.0
203	18	2	0.0		0.0	0.0		0.0	0.0	0.0	0.0	0.0			0.0
204	18	3	0.0	0.0		0.0		0.0	0.0	0.0	0.0	0.0			0.0
205	18	4	0.0	0.0	0.0	0.0		0.0	0.0	0.0	0.0				0.0
206	18	5	0.0	0.0	0.0			0.0	0.0	0.0	0.0	0.0			0.0
207	18	9	0.0	0.0	0.0	0.0			0.0	0.0	0.0	0.0			0.0
208	18	11	0.0	0.0	0.0	0.0		0.0		0.0	0.0	0.0			0.0
209	18	12	0.0	0.0	0.0	0.0		0.0	0.0		0.0	0.0			0.0
210	18	13	0.0	0.0	0.0	0.0		0.0	0.0	0.0		0.0			0.0
211	18	15	0.0	0.0	0.0	0.0		0.0	0.0	0.0	0.0	0.0
212	19	0		0.0	0.0	0.0	0.0		0.0	0.0	0.0	0.0	0.0		0.0
213	19	2	0.0		0.0	0.0	0.0		0.0	0.0	0.0	0.0	0.0		0.0
214	19	3	0.0	0.0		0.0	0.0		0.0	0.0	0.0	0.0	0.0		0.0
215	19	4	0.0	0.0	0.0	0.0	0.0		0.0	0.0	0.0		0.0		0.0
216	19	5	0.0	0.0	0.0		0.0		0.0	0.0	0.0	0.0	0.0		0.0
217	19	6	0.0	0.0	0.0	0.0			0.0	0.0	0.0	0.0	0.0		0.0
218	19	7	0.0	0.0	0.0	0.0	0.0		0.0	0.0	0.0	0.0			0.0
219	19	11	0.0	0.0	0.0	0.0	0.0			0.0	0.0	0.0	0.0		0.0
220	19	12	0.0	0.0	0.0	0.0	0.0		0.0		0.0	0.0	0.0		0.0
221	19	13	0.0	0.0	0.0	0.0	0.0		0.0	0.0		0.0	0.0		0.0
222	19	15	0.0	0.0	0.0	0.0	0.0		0.0	0.0	0.0	0.0	0.0
223	20	0		0.0	0.0	0.0	0.0	0.0	0.0	0.0	0.0	0.0			0.0
224	20	2	0.0		0.0	0.0	0.0	0.0	0.0	0.0	0.0	0.0			0.0
225	20	3	0.0	0.0		0.0	0.0	0.0	0.0	0.0	0.0	0.0			0.0
226	20	4	0.0	0.0	0.0	0.0	0.0	0.0	0.0	0.0	0.0				0.0
227	20	5	0.0	0.0	0.0		0.0	0.0	0.0	0.0	0.0	0.0			0.0
228	20	6	0.0	0.0	0.0	0.0		0.0	0.0	0.0	0.0	0.0			0.0
229	20	9	0.0	0.0	0.0	0.0	0.0		0.0	0.0	0.0	0.0			0.0
230	20	11	0.0	0.0	0.0	0.0	0.0	0.0		0.0	0.0	0.0			0.0
231	20	12	0.0	0.0	0.0	0.0	0.0	0.0	0.0		0.0	0.0			0.0
232	20	13	0.0	0.0	0.0	0.0	0.0	0.0	0.0	0.0		0.0			0.0
233	20	15	0.0	0.0	0.0	0.0	0.0	0.0	0.0	0.0	0.0	0.0
234	21	0		0.0	0.0	0.0	0.0	0.0	0.0	0.0	0.0	0.0			0.0
235	21	2	0.0		0.0	0.0	0.0	0.0	0.0	0.0	0.0	0.0			0.0
236	21	3	0.0	0.0		0.0	0.0	0.0	0.0	0.0	0.0	0.0			0.0
237	21	4	0.0	0.0	0.0	0.0	0.0	0.0	0.0	0.0	0.0				0.0
238	21	5	0.0	0.0	0.0		0.0	0.0	0.0	0.0	0.0	0.0			0.0
239	21	6	0.0	0.0	0.0	0.0		0.0	0.0	0.0	0.0	0.0			0.0
240	21	9	0.0	0.0	0.0	0.0	0.0		0.0	0.0	0.0	0.0			0.0
241	21	11	0.0	0.0	0.0	0.0	0.0	0.0		0.0	0.0	0.0			0.0
242	21	12	0.0	0.0	0.0	0.0	0.0	0.0	0.0		0.0	0.0			0.0
243	21	13	0.0	0.0	0.0	0.0	0.0	0.0	0.0	0.0		0.0			0.0
244	21	15	0.0	0.0	0.0	0.0	0.0	0.0	0.0	0.0	0.0	0.0
245	22	0		0.0	0.0	0.0		0.0	0.0	0.0	0.0	0.0	0.0		0.0
246	22	2	0.0		0.0	0.0		0.0	0.0	0.0	0.0	0.0	0.0		0.0
247	22	3	0.0	0.0		0.0		0.0	0.0	0.0	0.0	0.0	0.0		0.0
248	22	4	0.0	0.0	0.0	0.0		0.0	0.0	0.0	0.0		0.0		0.0
249	22	5	0.0	0.0	0.0			0.0	0.0	0.0	0.0	0.0	0.0		0.0
250	22	7	0.0	0.0	0.0	0.0		0.0	0.0	0.0	0.0	0.0			0.0
251	22	9	0.0	0.0	0.0	0.0			0.0	0.0	0.0	0.0	0.0		0.0
252	22	11	0.0	0.0	0.0	0.0		0.0		0.0	0.0	0.0	0.0		0.0
253	22	12	0.0	0.0	0.0	0.0		0.0	0.0		0.0	0.0	0.0		0.0
254	22	13	0.0	0.0	0.0	0.0		0.0	0.0	0.0		0.0	0.0		0.0
255	22	15	0.0	0.0	0.0	0.0		0.0	0.0	0.0	0.0	0.0	0.0
256	23	0		0.0	0.0	0.0	0.0	0.0	0.0	0.0	0.0	0.0	0.0		0.0
257	23	2	0.0		0.0	0.0	0.0	0.0	0.0	0.0	0.0	0.0	0.0		0.0
258	23	3	0.0	0.0		0.0	0.0	0.0	0.0	0.0	0.0	0.0	0.0		0.0
259	23	4	0.0	0.0	0.0	0.0	0.0	0.0	0.0	0.0	0.0		0.0		1.0
260	23	5	0.0	0.0	0.0		0.0	0.0	0.0	0.0	0.0	0.0	0.0		0.0
261	23	6	0.0	0.0	0.0	0.0		0.0	0.0	0.0	0.0	0.0	0.0		0.0
262	23	7	0.0	0.0	0.0	0.0	0.0	0.0	0.0	0.0	0.0	0.0			0.0
263	23	9	0.0	0.0	0.0	0.0	0.0		0.0	0.0	0.0	0.0	0.0		0.0
264	23	11	0.0	0.0	0.0	0.0	0.0	0.0		0.0	0.0	0.0	0.0		0.0
265	23	12	0.0	0.0	0.0	0.0	0.0	0.0	0.0		0.0	0.0	0.0		0.0
266	23	13	0.0	0.0	0.0	0.0	0.0	0.0	0.0	0.0		0.0	0.0		0.0
267	23	15	0.0	0.0	0.0	0.0	0.0	0.0	0.0	0.0	0.0	1.0	0.0
268	24	0		0.0	0.0	0.0	0.0	0.0	0.0	0.0	0.0	0.0	0.0		0.0
269	24	2	0.0		0.0	0.0	0.0	0.0	0.0	0.0	0.0	0.0	0.0		0.0
270	24	3	0.0	0.0		0.0	0.0	0.0	0.0	0.0	0.0	0.0	0.0		0.0
271	24	4	0.0	0.0	0.0	0.0	1.0	0.0	0.0	0.0	0.0		0.0		0.0
272	24	5	0.0	0.0	0.0		0.0	0.0	0.0	0.0	0.0	0.0	0.0		0.0
273	24	6	0.0	0.0	0.0	0.0		0.0	0.0	0.0	0.0	1.0	0.0		0.0
274	24	7	0.0	0.0	0.0	0.0	0.0	0.0	0.0	0.0	0.0	0.0			0.0
275	24	9	0.0	0.0	0.0	0.0	0.0		0.0	0.0	0.0	0.0	0.0		0.0
276	24	11	0.0	0.0	0.0	0.0	0.0	0.0		0.0	0.0	0.0	0.0		1.0
277	24	12	0.0	0.0	0.0	0.0	0.0	0.0	0.0		0.0	0.0	0.0		0.0
278	24	13	0.0	0.0	0.0	0.0	0.0	0.0	0.0	0.0		0.0	0.0		0.0
279	24	15	0.0	0.0	0.0	0.0	0.0	0.0	1.0	0.0	0.0	0.0	0.0
280	25	0		0.0	0.0		0.0	0.0	0.0	0.0	0.0	0.0	0.0		0.0
281	25	2	0.0		0.0		0.0	0.0	0.0	0.0	0.0	0.0	0.0		0.0
282	25	3	0.0	0.0			0.0	0.0	0.0	0.0	0.0	0.0	0.0		0.0
283	25	4	0.0	0.0	0.0		1.0	0.0	0.0	0.0	0.0		0.0		0.0
284	25	6	0.0	0.0	0.0			0.0	0.0	0.0	0.0	1.0	0.0		0.0
285	25	7	0.0	0.0	0.0		0.0	0.0	0.0	0.0	0.0	0.0			0.0
286	25	9	0.0	0.0	0.0		0.0		0.0	0.0	0.0	0.0	0.0		0.0
287	25	11	0.0	0.0	0.0		0.0	0.0		0.0	0.0	0.0	0.0		1.0
288	25	12	0.0	0.0	0.0		0.0	0.0	0.0		0.0	0.0	0.0		0.0
289	25	13	0.0	0.0	0.0		0.0	0.0	0.0	0.0		0.0	0.0		0.0
290	25	15	0.0	0.0	0.0		0.0	0.0	1.0	0.0	0.0	0.0	0.0
291	26	0		0.0	0.0	0.0	0.0	0.0	0.0	0.0	0.0	0.0	0.0		0.0
292	26	2	0.0		0.0	0.0	0.0	0.0	0.0	0.0	0.0	0.0	0.0		0.0
293	26	3	0.0	0.0		0.0	0.0	0.0	0.0	0.0	0.0	0.0	0.0		0.0
294	26	4	0.0	0.0	0.0	0.0	1.0	0.0	0.0	0.0	0.0		0.0		0.0
295	26	5	0.0	0.0	0.0		0.0	0.0	0.0	0.0	0.0	0.0	0.0		0.0
296	26	6	0.0	0.0	0.0	0.0		0.0	0.0	0.0	0.0	1.0	0.0		0.0
297	26	7	0.0	0.0	0.0	0.0	0.0	0.0	0.0	0.0	0.0	0.0			0.0
298	26	9	0.0	0.0	0.0	0.0	0.0		0.0	0.0	0.0	0.0	0.0		0.0
299	26	11	0.0	0.0	0.0	0.0	0.0	0.0		0.0	0.0	0.0	0.0		1.0
300	26	12	0.0	0.0	0.0	0.0	0.0	0.0	0.0		0.0	0.0	0.0		0.0
301	26	13	0.0	0.0	0.0	0.0	0.0	0.0	0.0	0.0		0.0	0.0		0.0
302	26	15	0.0	0.0	0.0	0.0	0.0	0.0	1.0	0.0	0.0	0.0	0.0
303	27	0		0.0	0.0	0.0	0.0	0.0	0.0	0.0	0.0	0.0	0.0		0.0
304	27	2	0.0		0.0	0.0	0.0	0.0	0.0	0.0	0.0	0.0	0.0		0.0
305	27	3	0.0	0.0		0.0	0.0	0.0	0.0	0.0	0.0	0.0	0.0		0.0
306	27	4	0.0	0.0	0.0	0.0	0.0	0.0	0.0	0.0	0.0		0.0		0.0
307	27	5	0.0	0.0	0.0		0.0	0.0	0.0	0.0	0.0	0.0	0.0		0.0
308	27	6	0.0	0.0	0.0	0.0		0.0	0.0	0.0	0.0	0.0	0.0		0.0
309	27	7	0.0	0.0	0.0	0.0	0.0	0.0	0.0	0.0	0.0	0.0			0.0
310	27	9	0.0	0.0	0.0	0.0	0.0		0.0	0.0	0.0	0.0	0.0		0.0
311	27	11	0.0	0.0	0.0	0.0	0.0	0.0		0.0	0.0	0.0	0.0		0.0
312	27	12	0.0	0.0	0.0	0.0	0.0	0.0	0.0		0.0	0.0	0.0		0.0
313	27	13	0.0	0.0	0.0	0.0	0.0	0.0	0.0	0.0		0.0	0.0		0.0
314	27	15	0.0	0.0	0.0	0.0	0.0	0.0	0.0	0.0	0.0	0.0	0.0
315	28	0		0.0	0.0	0.0	0.0	0.0	0.0	0.0	0.0		0.0		0.0
316	28	2	0.0		0.0	0.0	0.0	0.0	0.0	0.0	0.0		0.0		0.0
317	28	3	0.0	0.0		0.0	0.0	0.0	0.0	0.0	0.0		0.0		0.0
318	28	5	0.0	0.0	0.0		0.0	0.0	0.0	0.0	0.0		0.0		0.0
319	28	6	0.0	0.0	0.0	0.0		0.0	0.0	0.0	0.0		0.0		0.0
320	28	7	0.0	0.0	0.0	0.0	0.0	0.0	0.0	0.0	0.0				0.0
321	28	9	0.0	0.0	0.0	0.0	0.0		0.0	0.0	0.0		0.0		0.0
322	28	11	0.0	0.0	0.0	0.0	0.0	0.0		0.0	0.0		0.0		0.0
323	28	12	0.0	0.0	0.0	0.0	0.0	0.0	0.0		0.0		0.0		0.0
324	28	13	0.0	0.0	0.0	0.0	0.0	0.0	0.0	0.0			0.0		0.0
325	28	15	0.0	0.0	0.0	0.0	0.0	0.0	0.0	0.0	0.0		0.0
326	29	0		0.0	0.0		0.0	0.0	0.0	0.0	0.0	0.0	0.0		0.0
327	29	2	0.0		0.0		0.0	0.0	0.0	0.0	0.0	0.0	0.0		0.0
328	29	3	0.0	0.0			0.0	0.0	0.0	0.0	0.0	0.0	0.0		0.0
329	29	4	0.0	0.0	0.0		0.0	0.0	0.0	0.0	0.0		0.0		0.0
330	29	6	0.0	0.0	0.0			0.0	0.0	0.0	0.0	0.0	0.0		0.0
331	29	7	0.0	0.0	0.0		0.0	0.0	0.0	0.0	0.0	0.0			0.0
332	29	9	0.0	0.0	0.0		0.0		0.0	0.0	0.0	0.0	0.0		0.0
333	29	11	0.0	0.0	0.0		0.0	0.0		0.0	0.0	0.0	0.0		0.0
334	29	12	0.0	0.0	0.0		0.0	0.0	0.0		0.0	0.0	0.0		0.0
335	29	13	0.0	0.0	0.0		0.0	0.0	0.0	0.0		0.0	0.0		0.0
336	29	15	0.0	0.0	0.0		0.0	0.0	0.0	0.0	0.0	0.0	0.0
337	30	0		0.0	0.0		0.0	0.0	0.0	0.0	0.0	0.0	0.0		0.0
338	30	2	0.0		0.0		0.0	0.0	0.0	0.0	0.0	0.0	0.0		0.0
339	30	3	0.0	0.0			0.0	0.0	0.0	0.0	0.0	0.0	0.0		0.0
340	30	4	0.0	0.0	0.0		0.0	0.0	0.0	0.0	0.0		0.0		0.0
341	30	6	0.0	0.0	0.0			0.0	0.0	0.0	0.0	0.0	0.0		0.0
342	30	7	0.0	0.0	0.0		0.0	0.0	0.0	0.0	0.0	0.0			0.0
343	30	9	0.0	0.0	0.0		0.0		0.0	0.0	0.0	0.0	0.0		0.0
344	30	11	0.0	0.0	0.0		0.0	0.0		0.0	0.0	0.0	0.0		0.0
345	30	12	0.0	0.0	0.0		0.0	0.0	0.0		0.0	0.0	0.0		0.0
346	30	13	0.0	0.0	0.0		0.0	0.0	0.0	0.0		0.0	0.0		0.0
347	30	15	0.0	0.0	0.0		0.0	0.0	0.0	0.0	0.0	0.0	0.0
348	31	0		0.0	0.0	0.0	0.0	0.0	0.0	0.0	0.0	0.0	0.0		0.0
349	31	2	0.0		0.0	0.0	0.0	0.0	0.0	0.0	0.0	0.0	0.0		0.0
350	31	3	0.0	0.0		0.0	0.0	0.0	0.0	0.0	0.0	0.0	0.0		0.0
351	31	4	0.0	0.0	0.0	0.0	0.0	0.0	0.0	0.0	0.0		0.0		0.0
352	31	5	0.0	0.0	0.0		0.0	0.0	0.0	0.0	0.0	0.0	0.0		0.0
353	31	6	0.0	0.0	0.0	0.0		0.0	0.0	0.0	0.0	0.0	0.0		0.0
354	31	7	0.0	0.0	0.0	0.0	0.0	0.0	0.0	0.0	0.0	0.0			0.0
355	31	9	0.0	0.0	0.0	0.0	0.0		0.0	0.0	0.0	0.0	0.0		0.0
356	31	11	0.0	0.0	0.0	0.0	0.0	0.0		0.0	0.0	0.0	0.0		0.0
357	31	12	0.0	0.0	0.0	0.0	0.0	0.0	0.0		0.0	0.0	0.0		0.0
358	31	13	0.0	0.0	0.0	0.0	0.0	0.0	0.0	0.0		0.0	0.0		0.0
359	31	15	0.0	0.0	0.0	0.0	0.0	0.0	0.0	0.0	0.0	0.0	0.0
360	32	0		0.0	0.0	0.0	0.0	0.0	0.0	0.0	0.0	0.0	0.0		0.0
361	32	2	0.0		0.0	0.0	0.0	0.0	0.0	0.0	0.0	0.0	0.0		0.0
362	32	3	0.0	0.0		0.0	0.0	0.0	0.0	0.0	0.0	0.0	0.0		0.0
363	32	4	0.0	0.0	0.0	0.0	0.0	0.0	0.0	0.0	0.0		0.0		0.0
364	32	5	0.0	0.0	0.0		0.0	0.0	0.0	0.0	0.0	0.0	0.0		0.0
365	32	6	0.0	0.0	0.0	0.0		0.0	0.0	0.0	0.0	0.0	0.0		0.0
366	32	7	0.0	0.0	0.0	0.0	0.0	0.0	0.0	0.0	0.0	0.0			0.0
367	32	9	0.0	0.0	0.0	0.0	0.0		0.0	0.0	0.0	0.0	0.0		0.0
368	32	11	0.0	0.0	0.0	0.0	0.0	0.0		0.0	0.0	0.0	0.0		0.0
369	32	12	0.0	0.0	0.0	0.0	0.0	0.0	0.0		0.0	0.0	0.0		0.0
370	32	13	0.0	0.0	0.0	0.0	0.0	0.0	0.0	0.0		0.0	0.0		0.0
371	32	15	0.0	0.0	0.0	0.0	0.0	0.0	0.0	0.0	0.0	0.0	0.0
372	33	0		0.0	0.0		0.0		0.0	0.0	0.0	0.0			0.0
373	33	2	0.0		0.0		0.0		0.0	0.0	0.0	0.0			0.0
374	33	3	0.0	0.0			0.0		0.0	0.0	0.0	0.0			0.0
375	33	4	0.0	0.0	0.0		0.0		0.0	0.0	0.0				0.0
376	33	6	0.0	0.0	0.0				0.0	0.0	0.0	0.0			0.0
377	33	11	0.0	0.0	0.0		0.0			0.0	0.0	0.0			0.0
378	33	12	0.0	0.0	0.0		0.0		0.0		0.0	0.0			0.0
379	33	13	0.0	0.0	0.0		0.0		0.0	0.0		0.0			0.0
380	33	15	0.0	0.0	0.0		0.0		0.0	0.0	0.0	0.0
381	34	0		0.0	0.0	0.0	0.0		0.0	0.0	0.0				0.0
382	34	2	0.0		0.0	0.0	0.0		0.0	0.0	0.0				0.0
383	34	3	0.0	0.0		0.0	0.0		0.0	0.0	0.0				0.0
384	34	5	0.0	0.0	0.0		0.0		0.0	0.0	0.0				0.0
385	34	6	0.0	0.0	0.0	0.0			0.0	0.0	0.0				0.0
386	34	11	0.0	0.0	0.0	0.0	0.0			0.0	0.0				0.0
387	34	12	0.0	0.0	0.0	0.0	0.0		0.0		0.0				0.0
388	34	13	0.0	0.0	0.0	0.0	0.0		0.0	0.0					0.0
389	34	15	0.0	0.0	0.0	0.0	0.0		0.0	0.0	0.0
390	35	0		0.0	0.0	0.0	0.0		0.0	0.0	0.0				0.0
391	35	2	0.0		0.0	0.0	0.0		0.0	0.0	0.0				0.0
392	35	3	0.0	0.0		0.0	0.0		0.0	0.0	0.0				0.0
393	35	5	0.0	0.0	0.0		0.0		0.0	0.0	0.0				0.0
394	35	6	0.0	0.0	0.0	0.0			0.0	0.0	0.0				0.0
395	35	11	0.0	0.0	0.0	0.0	0.0			0.0	0.0				0.0
396	35	12	0.0	0.0	0.0	0.0	0.0		0.0		0.0				0.0
397	35	13	0.0	0.0	0.0	0.0	0.0		0.0	0.0					0.0
398	35	15	0.0	0.0	0.0	0.0	0.0		0.0	0.0	0.0
399	36	0		0.0	0.0	0.0	0.0		0.0	0.0	0.0	0.0			0.0
400	36	2	0.0		0.0	0.0	0.0		0.0	0.0	0.0	0.0			0.0
401	36	3	0.0	0.0		0.0	0.0		0.0	0.0	0.0	0.0			0.0
402	36	4	0.0	0.0	0.0	0.0	0.0		0.0	0.0	0.0				0.0
403	36	5	0.0	0.0	0.0		0.0		0.0	0.0	0.0	0.0			0.0
404	36	6	0.0	0.0	0.0	0.0			0.0	0.0	0.0	0.0			0.0
405	36	11	0.0	0.0	0.0	0.0	0.0			0.0	0.0	0.0			0.0
406	36	12	0.0	0.0	0.0	0.0	0.0		0.0		0.0	0.0			0.0
407	36	13	0.0	0.0	0.0	0.0	0.0		0.0	0.0		0.0			0.0
408	36	15	0.0	0.0	0.0	0.0	0.0		0.0	0.0	0.0	0.0
409	37	0		0.0	0.0		0.0		0.0	0.0	0.0	0.0			0.0
410	37	2	0.0		0.0		0.0		0.0	0.0	0.0	0.0			0.0
411	37	3	0.0	0.0			0.0		0.0	0.0	0.0	0.0			0.0
412	37	4	0.0	0.0	0.0		0.0		0.0	0.0	0.0				0.0
413	37	6	0.0	0.0	0.0				0.0	0.0	0.0	0.0			1.0
414	37	11	0.0	0.0	0.0		0.0			0.0	0.0	0.0			0.0
415	37	12	0.0	0.0	0.0		0.0		0.0		0.0	0.0			0.0
416	37	13	0.0	0.0	0.0		0.0		0.0	0.0		0.0			0.0
417	37	15	0.0	0.0	0.0		1.0		0.0	0.0	0.0	0.0
418	38	0		0.0	0.0	0.0	0.0	0.0	0.0	0.0	0.0	0.0			0.0
419	38	2	0.0		0.0	0.0	0.0	0.0	0.0	0.0	0.0	0.0			0.0
420	38	3	0.0	0.0		0.0	0.0	0.0	0.0	0.0	0.0	0.0			0.0
421	38	4	0.0	0.0	0.0	0.0	0.0	0.0	0.0	0.0	0.0				0.0
422	38	5	0.0	0.0	0.0		0.0	0.0	0.0	0.0	0.0	0.0			0.0
423	38	6	0.0	0.0	0.0	0.0		0.0	0.0	0.0	0.0	0.0			1.0
424	38	9	0.0	0.0	0.0	0.0	0.0		0.0	0.0	0.0	0.0			0.0
425	38	11	0.0	0.0	0.0	0.0	0.0	0.0		0.0	0.0	0.0			1.0
426	38	12	0.0	0.0	0.0	0.0	0.0	0.0	0.0		0.0	0.0			0.0
427	38	13	0.0	0.0	0.0	0.0	0.0	0.0	0.0	0.0		0.0			0.0
428	38	15	0.0	0.0	0.0	0.0	1.0	0.0	1.0	0.0	0.0	0.0
429	39	0		0.0	0.0		0.0	0.0	0.0	0.0	0.0	0.0
430	39	2	0.0		0.0		0.0	0.0	0.0	0.0	0.0	0.0
431	39	3	0.0	0.0			0.0	0.0	0.0	0.0	0.0	0.0
432	39	4	0.0	0.0	0.0		0.0	0.0	0.0	0.0	0.0
433	39	6	0.0	0.0	0.0			0.0	0.0	0.0	0.0	0.0
434	39	9	0.0	0.0	0.0		0.0		0.0	0.0	0.0	0.0
435	39	11	0.0	0.0	0.0		0.0	0.0		0.0	0.0	0.0
436	39	12	0.0	0.0	0.0		0.0	0.0	0.0		0.0	0.0
437	39	13	0.0	0.0	0.0		0.0	0.0	0.0	0.0		0.0
438	40	0		0.0	0.0		0.0	0.0	0.0	0.0	0.0	0.0			0.0
439	40	2	0.0		0.0		0.0	0.0	0.0	0.0	0.0	0.0			0.0
440	40	3	0.0	0.0			0.0	0.0	0.0	0.0	0.0	0.0			0.0
441	40	4	0.0	0.0	0.0		0.0	0.0	0.0	0.0	0.0				0.0
442	40	6	0.0	0.0	0.0			0.0	0.0	0.0	0.0	0.0			0.0
443	40	9	0.0	0.0	0.0		0.0		0.0	0.0	0.0	0.0			0.0
444	40	11	0.0	0.0	0.0		0.0	0.0		0.0	0.0	0.0			0.0
445	40	12	0.0	0.0	0.0		0.0	0.0	0.0		0.0	0.0			0.0
446	40	13	0.0	0.0	0.0		0.0	0.0	0.0	0.0		0.0			0.0
447	40	15	0.0	0.0	0.0		0.0	0.0	0.0	0.0	0.0	0.0
448	41	0		0.0	0.0	0.0	0.0	0.0	0.0	0.0	0.0	0.0
449	41	2	0.0		0.0	0.0	0.0	0.0	0.0	0.0	0.0	0.0
450	41	3	0.0	0.0		0.0	0.0	0.0	0.0	0.0	0.0	0.0
451	41	4	0.0	0.0	0.0	0.0	0.0	0.0	0.0	0.0	0.0
452	41	5	0.0	0.0	0.0		0.0	0.0	0.0	0.0	0.0	0.0
453	41	6	0.0	0.0	0.0	0.0		0.0	0.0	0.0	0.0	0.0
454	41	9	0.0	0.0	0.0	0.0	0.0		0.0	0.0	0.0	0.0
455	41	11	0.0	0.0	0.0	0.0	0.0	0.0		0.0	0.0	0.0
456	41	12	0.0	0.0	0.0	0.0	0.0	0.0	0.0		0.0	0.0
457	41	13	0.0	0.0	0.0	0.0	0.0	0.0	0.0	0.0		0.0
458	42	0		0.0	0.0	0.0	0.0	0.0	0.0	0.0	0.0	0.0
459	42	2	0.0		0.0	0.0	0.0	0.0	0.0	0.0	0.0	0.0
460	42	3	0.0	0.0		0.0	0.0	0.0	0.0	0.0	0.0	0.0
461	42	4	0.0	0.0	0.0	0.0	0.0	0.0	0.0	0.0	0.0
462	42	5	0.0	0.0	0.0		0.0	0.0	0.0	0.0	0.0	0.0
463	42	6	0.0	0.0	0.0	0.0		0.0	0.0	0.0	0.0	0.0
464	42	9	0.0	0.0	0.0	0.0	0.0		0.0	0.0	0.0	0.0
465	42	11	0.0	0.0	0.0	0.0	0.0	0.0		0.0	0.0	0.0
466	42	12	0.0	0.0	0.0	0.0	0.0	0.0	0.0		0.0	0.0
467	42	13	0.0	0.0	0.0	0.0	0.0	0.0	0.0	0.0		0.0
468	43	0		0.0	0.0	0.0	0.0	0.0	0.0	0.0	0.0	0.0
469	43	2	0.0		0.0	0.0	0.0	0.0	0.0	0.0	0.0	0.0
470	43	3	0.0	0.0		0.0	0.0	0.0	0.0	0.0	0.0	0.0
471	43	4	0.0	0.0	0.0	0.0	1.0	0.0	0.0	0.0	0.0
472	43	5	0.0	0.0	0.0		0.0	0.0	0.0	0.0	0.0	0.0
473	43	6	0.0	0.0	0.0	0.0		0.0	0.0	0.0	0.0	1.0
474	43	9	0.0	0.0	0.0	0.0	0.0		0.0	0.0	0.0	0.0
475	43	11	0.0	0.0	0.0	0.0	0.0	0.0		0.0	0.0	0.0
476	43	12	0.0	0.0	0.0	0.0	0.0	0.0	0.0		0.0	0.0
477	43	13	0.0	0.0	0.0	0.0	0.0	0.0	0.0	0.0		0.0
478	44	0		0.0	0.0	0.0	0.0	0.0	0.0	0.0	0.0	0.0			0.0
479	44	2	0.0		0.0	0.0	0.0	0.0	0.0	0.0	0.0	0.0			0.0
480	44	3	0.0	0.0		0.0	0.0	0.0	0.0	0.0	0.0	0.0			0.0
481	44	4	0.0	0.0	0.0	0.0	1.0	0.0	0.0	0.0	0.0				0.0
482	44	5	0.0	0.0	0.0		0.0	0.0	0.0	0.0	0.0	0.0			0.0
483	44	6	0.0	0.0	0.0	0.0		0.0	0.0	0.0	0.0	1.0			0.0
484	44	9	0.0	0.0	0.0	0.0	0.0		0.0	0.0	0.0	0.0			0.0
485	44	11	0.0	0.0	0.0	0.0	0.0	0.0		0.0	0.0	0.0			0.0
486	44	12	0.0	0.0	0.0	0.0	0.0	0.0	0.0		0.0	0.0			0.0
487	44	13	0.0	0.0	0.0	0.0	0.0	0.0	0.0	0.0		0.0			0.0
488	44	15	0.0	0.0	0.0	0.0	0.0	0.0	0.0	0.0	0.0	0.0
489	45	0		0.0	0.0		0.0	0.0	0.0	0.0	0.0	0.0			0.0
490	45	2	0.0		0.0		0.0	0.0	0.0	0.0	0.0	0.0			0.0
491	45	3	0.0	0.0			0.0	0.0	0.0	0.0	0.0	0.0			0.0
492	45	4	0.0	0.0	0.0		1.0	0.0	0.0	0.0	0.0				0.0
493	45	6	0.0	0.0	0.0			0.0	0.0	0.0	0.0	1.0			0.0
494	45	9	0.0	0.0	0.0		0.0		0.0	0.0	0.0	0.0			0.0
495	45	11	0.0	0.0	0.0		0.0	0.0		0.0	0.0	0.0			0.0
496	45	12	0.0	0.0	0.0		0.0	0.0	0.0		0.0	0.0			0.0
497	45	13	0.0	0.0	0.0		0.0	0.0	0.0	0.0		0.0			0.0
498	45	15	0.0	0.0	0.0		0.0	0.0	0.0	0.0	0.0	0.0
499	46	0		0.0	0.0	0.0	0.0	0.0	0.0	0.0	0.0	0.0
500	46	2	0.0		0.0	0.0	0.0	0.0	0.0	0.0	0.0	0.0
501	46	3	0.0	0.0		0.0	0.0	0.0	0.0	0.0	0.0	0.0
502	46	4	0.0	0.0	0.0	0.0	1.0	0.0	1.0	0.0	0.0
503	46	5	0.0	0.0	0.0		0.0	0.0	0.0	0.0	0.0	0.0
504	46	6	0.0	0.0	0.0	0.0		0.0	0.0	0.0	0.0	1.0
505	46	9	0.0	0.0	0.0	0.0	0.0		0.0	0.0	0.0	0.0
506	46	11	0.0	0.0	0.0	0.0	0.0	0.0		0.0	0.0	1.0
507	46	12	0.0	0.0	0.0	0.0	0.0	0.0	0.0		0.0	0.0
508	46	13	0.0	0.0	0.0	0.0	0.0	0.0	0.0	0.0		0.0
509	47	0		0.0	0.0		0.0	0.0	0.0	0.0	0.0	0.0
510	47	2	0.0		0.0		0.0	0.0	0.0	0.0	0.0	0.0
511	47	3	0.0	0.0			0.0	0.0	0.0	0.0	0.0	0.0
512	47	4	0.0	0.0	0.0		1.0	0.0	1.0	0.0	0.0
513	47	6	0.0	0.0	0.0			0.0	0.0	0.0	0.0	1.0
514	47	9	0.0	0.0	0.0		0.0		0.0	0.0	0.0	0.0
515	47	11	0.0	0.0	0.0		0.0	0.0		0.0	0.0	1.0
516	47	12	0.0	0.0	0.0		0.0	0.0	0.0		0.0	0.0
517	47	13	0.0	0.0	0.0		0.0	0.0	0.0	0.0		0.0
518	48	0		0.0	0.0		0.0	0.0	0.0	0.0	0.0
519	48	2	0.0		0.0		0.0	0.0	0.0	0.0	0.0
520	48	3	0.0	0.0			0.0	0.0	0.0	0.0	0.0
521	48	6	0.0	0.0	0.0			0.0	0.0	0.0	0.0
522	48	9	0.0	0.0	0.0		0.0		0.0	0.0	0.0
523	48	11	0.0	0.0	0.0		0.0	0.0		0.0	0.0
524	48	12	0.0	0.0	0.0		0.0	0.0	0.0		0.0
525	48	13	0.0	0.0	0.0		0.0	0.0	0.0	0.0
526	49	0		0.0	0.0	0.0	0.0	0.0	0.0	0.0	0.0
527	49	2	0.0		0.0	0.0	0.0	0.0	0.0	0.0	0.0
528	49	3	0.0	0.0		0.0	0.0	0.0	0.0	0.0	0.0
529	49	5	0.0	0.0	0.0		0.0	0.0	0.0	0.0	0.0
530	49	6	0.0	0.0	0.0	0.0		0.0	0.0	0.0	0.0
531	49	9	0.0	0.0	0.0	0.0	0.0		0.0	0.0	0.0
532	49	11	0.0	0.0	0.0	0.0	0.0	0.0		0.0	0.0
533	49	12	0.0	0.0	0.0	0.0	0.0	0.0	0.0		0.0
534	49	13	0.0	0.0	0.0	0.0	0.0	0.0	0.0	0.0
535	50	0		0.0	0.0		0.0	0.0	0.0	0.0	0.0			0.0
536	50	2	0.0		0.0		0.0	0.0	0.0	0.0	0.0			0.0
537	50	3	0.0	0.0			0.0	0.0	0.0	0.0	0.0			0.0
538	50	6	0.0	0.0	0.0			0.0	0.0	0.0	0.0			0.0
539	50	9	0.0	0.0	0.0		0.0		0.0	0.0	0.0			0.0
540	50	10	0.0	0.0	0.0		0.0	0.0	0.0	0.0	0.0
541	50	11	0.0	0.0	0.0		0.0	0.0		0.0	0.0			0.0
542	50	12	0.0	0.0	0.0		0.0	0.0	0.0		0.0			0.0
543	50	13	0.0	0.0	0.0		0.0	0.0	0.0	0.0				0.0
544	51	0		0.0	0.0		0.0	0.0	0.0	0.0	0.0			0.0
545	51	2	0.0		0.0		0.0	0.0	0.0	0.0	0.0			0.0
546	51	3	0.0	0.0			0.0	0.0	0.0	0.0	0.0			0.0
547	51	6	0.0	0.0	0.0			0.0	0.0	0.0	0.0			0.0
548	51	9	0.0	0.0	0.0		0.0		0.0	0.0	0.0			0.0
549	51	10	0.0	0.0	0.0		0.0	0.0	0.0	0.0	0.0
550	51	11	0.0	0.0	0.0		0.0	0.0		0.0	0.0			0.0
551	51	12	0.0	0.0	0.0		0.0	0.0	0.0		0.0			0.0
552	51	13	0.0	0.0	0.0		0.0	0.0	0.0	0.0				0.0
