## Supplementary material for "The BumbleBox: An open-source platform for quantifying behavior in bumblebee colonies": Sample BumbleBox Data Output: bumblebox-01_2023-10-28_20-40-02_averages.csv

filename	ID	average distance from center	average speed	frames tracked in video
bumblebox-01_2023-10-28_20-40-02	0	494.0	23.0	52
bumblebox-01_2023-10-28_20-40-02	1	382.0	20.0	18
bumblebox-01_2023-10-28_20-40-02	2	1311.0	1.0	48
bumblebox-01_2023-10-28_20-40-02	3	1215.0	1.0	52
bumblebox-01_2023-10-28_20-40-02	5	678.0	26.0	20
bumblebox-01_2023-10-28_20-40-02	6	590.0	27.0	52
bumblebox-01_2023-10-28_20-40-02	7	345.0	61.0	38
bumblebox-01_2023-10-28_20-40-02	8	404.0	38.0	10
bumblebox-01_2023-10-28_20-40-02	9	628.0	0.0	52
bumblebox-01_2023-10-28_20-40-02	11	499.0	0.0	46
bumblebox-01_2023-10-28_20-40-02	12	338.0	25.0	52
bumblebox-01_2023-10-28_20-40-02	13	1451.0	0.0	52
bumblebox-01_2023-10-28_20-40-02	15	386.0	35.0	43
