## Supplementary material for "The BumbleBox: An open-source platform for quantifying behavior in bumblebee colonies": Sample BumbleBox Data Output: bumblebox-01_2023-10-28_20-40-02_contacts.csv

	frame	ID	0	1	2	3	6	9	12	13	15	5	11	7	8
0	0	0		0.0	0.0	0.0	0.0	0.0	0.0	0.0	0.0
1	0	1	0.0		0.0	0.0	0.0	0.0	0.0	0.0	0.0
2	0	2	0.0	0.0		0.0	0.0	0.0	0.0	0.0	0.0
3	0	3	0.0	0.0	0.0		0.0	0.0	0.0	0.0	0.0
4	0	6	0.0	0.0	0.0	0.0		0.0	0.0	0.0	0.0
5	0	9	0.0	0.0	0.0	0.0	0.0		0.0	0.0	0.0
6	0	12	0.0	0.0	0.0	0.0	0.0	0.0		0.0	0.0
7	0	13	0.0	0.0	0.0	0.0	0.0	0.0	0.0		0.0
8	0	15	0.0	0.0	0.0	0.0	0.0	0.0	0.0	0.0
9	1	0		0.0	0.0	0.0	0.0	0.0	0.0	0.0	0.0	0.0	0.0
10	1	1	0.0		0.0	0.0	0.0	0.0	0.0	0.0	0.0	0.0	1.0
11	1	2	0.0	0.0		0.0	0.0	0.0	0.0	0.0	0.0	0.0	0.0
12	1	3	0.0	0.0	0.0		0.0	0.0	0.0	0.0	0.0	0.0	0.0
13	1	5	0.0	0.0	0.0	0.0	0.0	0.0	0.0	0.0	0.0		0.0
14	1	6	0.0	0.0	0.0	0.0		0.0	0.0	0.0	0.0	0.0	0.0
15	1	9	0.0	0.0	0.0	0.0	0.0		0.0	0.0	0.0	0.0	0.0
16	1	11	0.0	1.0	0.0	0.0	0.0	0.0	0.0	0.0	0.0	0.0
17	1	12	0.0	0.0	0.0	0.0	0.0	0.0		0.0	1.0	0.0	0.0
18	1	13	0.0	0.0	0.0	0.0	0.0	0.0	0.0		0.0	0.0	0.0
19	1	15	0.0	0.0	0.0	0.0	0.0	0.0	1.0	0.0		0.0	0.0
20	2	0		0.0	0.0	0.0	0.0	0.0	0.0	0.0	0.0		0.0	0.0
21	2	1	0.0		0.0	0.0	0.0	0.0	0.0	0.0	0.0		1.0	0.0
22	2	2	0.0	0.0		0.0	0.0	0.0	0.0	0.0	0.0		0.0	0.0
23	2	3	0.0	0.0	0.0		0.0	0.0	0.0	0.0	0.0		0.0	0.0
24	2	6	0.0	0.0	0.0	0.0		0.0	0.0	0.0	0.0		0.0	0.0
25	2	7	0.0	0.0	0.0	0.0	0.0	0.0	0.0	0.0	0.0		1.0
26	2	9	0.0	0.0	0.0	0.0	0.0		0.0	0.0	0.0		0.0	0.0
27	2	11	0.0	1.0	0.0	0.0	0.0	0.0	0.0	0.0	0.0			1.0
28	2	12	0.0	0.0	0.0	0.0	0.0	0.0		0.0	1.0		0.0	0.0
29	2	13	0.0	0.0	0.0	0.0	0.0	0.0	0.0		0.0		0.0	0.0
30	2	15	0.0	0.0	0.0	0.0	0.0	0.0	1.0	0.0			0.0	0.0
31	3	0		0.0	0.0	0.0	0.0	0.0	0.0	0.0	0.0			0.0
32	3	1	0.0		0.0	0.0	0.0	0.0	0.0	0.0	0.0			1.0
33	3	2	0.0	0.0		0.0	0.0	0.0	0.0	0.0	0.0			0.0
34	3	3	0.0	0.0	0.0		0.0	0.0	0.0	0.0	0.0			0.0
35	3	6	0.0	0.0	0.0	0.0		0.0	0.0	0.0	0.0			0.0
36	3	7	0.0	1.0	0.0	0.0	0.0	0.0	0.0	0.0	0.0
37	3	9	0.0	0.0	0.0	0.0	0.0		0.0	0.0	0.0			0.0
38	3	12	0.0	0.0	0.0	0.0	0.0	0.0		0.0	1.0			0.0
39	3	13	0.0	0.0	0.0	0.0	0.0	0.0	0.0		0.0			0.0
40	3	15	0.0	0.0	0.0	0.0	0.0	0.0	1.0	0.0				0.0
41	4	0		0.0	0.0	0.0	0.0	0.0	0.0	0.0	0.0			0.0
42	4	1	0.0		0.0	0.0	0.0	0.0	0.0	0.0	0.0			1.0
43	4	2	0.0	0.0		0.0	0.0	0.0	0.0	0.0	0.0			0.0
44	4	3	0.0	0.0	0.0		0.0	0.0	0.0	0.0	0.0			0.0
45	4	6	0.0	0.0	0.0	0.0		0.0	0.0	0.0	0.0			0.0
46	4	7	0.0	1.0	0.0	0.0	0.0	0.0	0.0	0.0	0.0
47	4	9	0.0	0.0	0.0	0.0	0.0		0.0	0.0	0.0			0.0
48	4	12	0.0	0.0	0.0	0.0	0.0	0.0		0.0	1.0			0.0
49	4	13	0.0	0.0	0.0	0.0	0.0	0.0	0.0		0.0			0.0
50	4	15	0.0	0.0	0.0	0.0	0.0	0.0	1.0	0.0				0.0
51	5	0		0.0	0.0	0.0	0.0	0.0	0.0	0.0	0.0			0.0
52	5	1	0.0		0.0	0.0	0.0	0.0	0.0	0.0	0.0			1.0
53	5	2	0.0	0.0		0.0	0.0	0.0	0.0	0.0	0.0			0.0
54	5	3	0.0	0.0	0.0		0.0	0.0	0.0	0.0	0.0			0.0
55	5	6	0.0	0.0	0.0	0.0		0.0	0.0	0.0	0.0			0.0
56	5	7	0.0	1.0	0.0	0.0	0.0	0.0	0.0	0.0	0.0
57	5	9	0.0	0.0	0.0	0.0	0.0		0.0	0.0	0.0			0.0
58	5	12	0.0	0.0	0.0	0.0	0.0	0.0		0.0	0.0			0.0
59	5	13	0.0	0.0	0.0	0.0	0.0	0.0	0.0		0.0			0.0
60	5	15	0.0	0.0	0.0	0.0	0.0	0.0	0.0	0.0				0.0
61	6	0		0.0		0.0	1.0	0.0	0.0	0.0	0.0			0.0
62	6	1	0.0			0.0	0.0	0.0	0.0	0.0	0.0			0.0
63	6	3	0.0	0.0			0.0	0.0	0.0	0.0	0.0			0.0
64	6	6	1.0	0.0		0.0		0.0	0.0	0.0	0.0			0.0
65	6	7	0.0	0.0		0.0	0.0	0.0	0.0	0.0	0.0
66	6	9	0.0	0.0		0.0	0.0		0.0	0.0	0.0			0.0
67	6	12	0.0	0.0		0.0	0.0	0.0		0.0	0.0			0.0
68	6	13	0.0	0.0		0.0	0.0	0.0	0.0		0.0			0.0
69	6	15	0.0	0.0		0.0	0.0	0.0	0.0	0.0				0.0
70	7	0		0.0	0.0	0.0	1.0	0.0	0.0	0.0	0.0			0.0
71	7	1	0.0		0.0	0.0	0.0	0.0	0.0	0.0	0.0			0.0
72	7	2	0.0	0.0		0.0	0.0	0.0	0.0	0.0	0.0			0.0
73	7	3	0.0	0.0	0.0		0.0	0.0	0.0	0.0	0.0			0.0
74	7	6	1.0	0.0	0.0	0.0		0.0	0.0	0.0	0.0			0.0
75	7	7	0.0	0.0	0.0	0.0	0.0	0.0	0.0	0.0	0.0
76	7	9	0.0	0.0	0.0	0.0	0.0		0.0	0.0	0.0			0.0
77	7	12	0.0	0.0	0.0	0.0	0.0	0.0		0.0	1.0			0.0
78	7	13	0.0	0.0	0.0	0.0	0.0	0.0	0.0		0.0			0.0
79	7	15	0.0	0.0	0.0	0.0	0.0	0.0	1.0	0.0				0.0
80	8	0		0.0		0.0	1.0	0.0	0.0	0.0			0.0
81	8	1	0.0			0.0	0.0	0.0	0.0	0.0			1.0
82	8	3	0.0	0.0			0.0	0.0	0.0	0.0			0.0
83	8	6	1.0	0.0		0.0		0.0	0.0	0.0			0.0
84	8	9	0.0	0.0		0.0	0.0		0.0	0.0			0.0
85	8	11	0.0	1.0		0.0	0.0	0.0	0.0	0.0
86	8	12	0.0	0.0		0.0	0.0	0.0		0.0			0.0
87	8	13	0.0	0.0		0.0	0.0	0.0	0.0				0.0
88	9	0		0.0	0.0	0.0	1.0	0.0	0.0	0.0	0.0		0.0	0.0
89	9	1	0.0		0.0	0.0	0.0	0.0	0.0	0.0	0.0		1.0	0.0
90	9	2	0.0	0.0		0.0	0.0	0.0	0.0	0.0	0.0		0.0	0.0
91	9	3	0.0	0.0	0.0		0.0	0.0	0.0	0.0	0.0		0.0	0.0
92	9	6	1.0	0.0	0.0	0.0		0.0	0.0	0.0	0.0		0.0	0.0
93	9	7	0.0	0.0	0.0	0.0	0.0	0.0	0.0	0.0	0.0		0.0
94	9	9	0.0	0.0	0.0	0.0	0.0		0.0	0.0	0.0		0.0	0.0
95	9	11	0.0	1.0	0.0	0.0	0.0	0.0	0.0	0.0	0.0			0.0
96	9	12	0.0	0.0	0.0	0.0	0.0	0.0		0.0	1.0		0.0	0.0
97	9	13	0.0	0.0	0.0	0.0	0.0	0.0	0.0		0.0		0.0	0.0
98	9	15	0.0	0.0	0.0	0.0	0.0	0.0	1.0	0.0			0.0	0.0
99	10	0		0.0	0.0	0.0	0.0	0.0	0.0	0.0	0.0		0.0	0.0
100	10	1	0.0		0.0	0.0	0.0	0.0	0.0	0.0	0.0		1.0	0.0
101	10	2	0.0	0.0		0.0	0.0	0.0	0.0	0.0	0.0		0.0	0.0
102	10	3	0.0	0.0	0.0		0.0	0.0	0.0	0.0	0.0		0.0	0.0
103	10	6	0.0	0.0	0.0	0.0		0.0	0.0	0.0	0.0		0.0	0.0
104	10	7	0.0	0.0	0.0	0.0	0.0	0.0	0.0	0.0	0.0		0.0
105	10	9	0.0	0.0	0.0	0.0	0.0		0.0	0.0	0.0		0.0	0.0
106	10	11	0.0	1.0	0.0	0.0	0.0	0.0	0.0	0.0	0.0			0.0
107	10	12	0.0	0.0	0.0	0.0	0.0	0.0		0.0	1.0		0.0	0.0
108	10	13	0.0	0.0	0.0	0.0	0.0	0.0	0.0		0.0		0.0	0.0
109	10	15	0.0	0.0	0.0	0.0	0.0	0.0	1.0	0.0			0.0	0.0
110	11	0		0.0		0.0	0.0	0.0	0.0	0.0	0.0		0.0	0.0
111	11	1	0.0			0.0	0.0	0.0	0.0	0.0	0.0		1.0	0.0
112	11	3	0.0	0.0			0.0	0.0	0.0	0.0	0.0		0.0	0.0
113	11	6	0.0	0.0		0.0		0.0	0.0	0.0	0.0		0.0	0.0
114	11	7	0.0	0.0		0.0	0.0	0.0	0.0	0.0	0.0		0.0
115	11	9	0.0	0.0		0.0	0.0		0.0	0.0	0.0		0.0	0.0
116	11	11	0.0	1.0		0.0	0.0	0.0	0.0	0.0	0.0			0.0
117	11	12	0.0	0.0		0.0	0.0	0.0		0.0	1.0		0.0	0.0
118	11	13	0.0	0.0		0.0	0.0	0.0	0.0		0.0		0.0	0.0
119	11	15	0.0	0.0		0.0	0.0	0.0	1.0	0.0			0.0	0.0
120	12	0		0.0	0.0	0.0	0.0	0.0	0.0	0.0			0.0	0.0
121	12	1	0.0		0.0	0.0	0.0	0.0	0.0	0.0			1.0	0.0
122	12	2	0.0	0.0		0.0	0.0	0.0	0.0	0.0			0.0	0.0
123	12	3	0.0	0.0	0.0		0.0	0.0	0.0	0.0			0.0	0.0
124	12	6	0.0	0.0	0.0	0.0		0.0	0.0	0.0			0.0	0.0
125	12	7	0.0	0.0	0.0	0.0	0.0	0.0	0.0	0.0			0.0
126	12	9	0.0	0.0	0.0	0.0	0.0		0.0	0.0			0.0	0.0
127	12	11	0.0	1.0	0.0	0.0	0.0	0.0	0.0	0.0				0.0
128	12	12	0.0	0.0	0.0	0.0	0.0	0.0		0.0			0.0	0.0
129	12	13	0.0	0.0	0.0	0.0	0.0	0.0	0.0				0.0	0.0
130	13	0		0.0	0.0	0.0	0.0	0.0	0.0	0.0	0.0		0.0	0.0
131	13	1	0.0		0.0	0.0	0.0	0.0	0.0	0.0	0.0		1.0	0.0
132	13	2	0.0	0.0		0.0	0.0	0.0	0.0	0.0	0.0		0.0	0.0
133	13	3	0.0	0.0	0.0		0.0	0.0	0.0	0.0	0.0		0.0	0.0
134	13	6	0.0	0.0	0.0	0.0		0.0	0.0	0.0	0.0		0.0	0.0
135	13	7	0.0	0.0	0.0	0.0	0.0	0.0	0.0	0.0	0.0		0.0
136	13	9	0.0	0.0	0.0	0.0	0.0		0.0	0.0	0.0		0.0	0.0
137	13	11	0.0	1.0	0.0	0.0	0.0	0.0	0.0	0.0	0.0			0.0
138	13	12	0.0	0.0	0.0	0.0	0.0	0.0		0.0	1.0		0.0	0.0
139	13	13	0.0	0.0	0.0	0.0	0.0	0.0	0.0		0.0		0.0	0.0
140	13	15	0.0	0.0	0.0	0.0	0.0	0.0	1.0	0.0			0.0	0.0
141	14	0		0.0	0.0	0.0	0.0	0.0	0.0	0.0	0.0		0.0	0.0
142	14	1	0.0		0.0	0.0	0.0	0.0	0.0	0.0	0.0		1.0	0.0
143	14	2	0.0	0.0		0.0	0.0	0.0	0.0	0.0	0.0		0.0	0.0
144	14	3	0.0	0.0	0.0		0.0	0.0	0.0	0.0	0.0		0.0	0.0
145	14	6	0.0	0.0	0.0	0.0		0.0	0.0	0.0	0.0		0.0	0.0
146	14	7	0.0	0.0	0.0	0.0	0.0	0.0	0.0	0.0	0.0		0.0
147	14	9	0.0	0.0	0.0	0.0	0.0		0.0	0.0	0.0		0.0	0.0
148	14	11	0.0	1.0	0.0	0.0	0.0	0.0	0.0	0.0	0.0			0.0
149	14	12	0.0	0.0	0.0	0.0	0.0	0.0		0.0	1.0		0.0	0.0
150	14	13	0.0	0.0	0.0	0.0	0.0	0.0	0.0		0.0		0.0	0.0
151	14	15	0.0	0.0	0.0	0.0	0.0	0.0	1.0	0.0			0.0	0.0
152	15	0		0.0	0.0	0.0	0.0	0.0	0.0	0.0	0.0		0.0	0.0
153	15	1	0.0		0.0	0.0	0.0	0.0	0.0	0.0	0.0		1.0	0.0
154	15	2	0.0	0.0		0.0	0.0	0.0	0.0	0.0	0.0		0.0	0.0
155	15	3	0.0	0.0	0.0		0.0	0.0	0.0	0.0	0.0		0.0	0.0
156	15	6	0.0	0.0	0.0	0.0		0.0	0.0	0.0	0.0		0.0	0.0
157	15	7	0.0	0.0	0.0	0.0	0.0	0.0	0.0	0.0	0.0		0.0
158	15	9	0.0	0.0	0.0	0.0	0.0		0.0	0.0	0.0		0.0	0.0
159	15	11	0.0	1.0	0.0	0.0	0.0	0.0	0.0	0.0	0.0			0.0
160	15	12	0.0	0.0	0.0	0.0	0.0	0.0		0.0	1.0		0.0	0.0
161	15	13	0.0	0.0	0.0	0.0	0.0	0.0	0.0		0.0		0.0	0.0
162	15	15	0.0	0.0	0.0	0.0	0.0	0.0	1.0	0.0			0.0	0.0
163	16	0		0.0	0.0	0.0	0.0	0.0	0.0	0.0			0.0	0.0
164	16	1	0.0		0.0	0.0	0.0	0.0	0.0	0.0			1.0	0.0
165	16	2	0.0	0.0		0.0	0.0	0.0	0.0	0.0			0.0	0.0
166	16	3	0.0	0.0	0.0		0.0	0.0	0.0	0.0			0.0	0.0
167	16	6	0.0	0.0	0.0	0.0		0.0	0.0	0.0			0.0	0.0
168	16	7	0.0	0.0	0.0	0.0	0.0	0.0	0.0	0.0			0.0
169	16	9	0.0	0.0	0.0	0.0	0.0		0.0	0.0			0.0	0.0
170	16	11	0.0	1.0	0.0	0.0	0.0	0.0	0.0	0.0				0.0
171	16	12	0.0	0.0	0.0	0.0	0.0	0.0		0.0			0.0	0.0
172	16	13	0.0	0.0	0.0	0.0	0.0	0.0	0.0				0.0	0.0
173	17	0		0.0	0.0	0.0	0.0	0.0	0.0	0.0			0.0	0.0
174	17	1	0.0		0.0	0.0	0.0	0.0	0.0	0.0			1.0	0.0
175	17	2	0.0	0.0		0.0	0.0	0.0	0.0	0.0			0.0	0.0
176	17	3	0.0	0.0	0.0		0.0	0.0	0.0	0.0			0.0	0.0
177	17	6	0.0	0.0	0.0	0.0		0.0	0.0	0.0			0.0	0.0
178	17	7	0.0	0.0	0.0	0.0	0.0	0.0	0.0	0.0			0.0
179	17	9	0.0	0.0	0.0	0.0	0.0		0.0	0.0			0.0	0.0
180	17	11	0.0	1.0	0.0	0.0	0.0	0.0	0.0	0.0				0.0
181	17	12	0.0	0.0	0.0	0.0	0.0	0.0		0.0			0.0	0.0
182	17	13	0.0	0.0	0.0	0.0	0.0	0.0	0.0				0.0	0.0
183	18	0			0.0	0.0	0.0	0.0	0.0	0.0	0.0		0.0	0.0
184	18	2	0.0			0.0	0.0	0.0	0.0	0.0	0.0		0.0	0.0
185	18	3	0.0		0.0		0.0	0.0	0.0	0.0	0.0		0.0	0.0
186	18	6	0.0		0.0	0.0		0.0	0.0	0.0	0.0		0.0	0.0
187	18	7	0.0		0.0	0.0	0.0	0.0	1.0	0.0	0.0		0.0
188	18	9	0.0		0.0	0.0	0.0		0.0	0.0	0.0		0.0	0.0
189	18	11	0.0		0.0	0.0	0.0	0.0	0.0	0.0	0.0			0.0
190	18	12	0.0		0.0	0.0	0.0	0.0		0.0	0.0		0.0	1.0
191	18	13	0.0		0.0	0.0	0.0	0.0	0.0		0.0		0.0	0.0
192	18	15	0.0		0.0	0.0	0.0	0.0	0.0	0.0			0.0	0.0
193	19	0			0.0	0.0	0.0	0.0	0.0	0.0	0.0		0.0	0.0
194	19	2	0.0			0.0	0.0	0.0	0.0	0.0	0.0		0.0	0.0
195	19	3	0.0		0.0		0.0	0.0	0.0	0.0	0.0		0.0	0.0
196	19	6	0.0		0.0	0.0		0.0	0.0	0.0	0.0		0.0	0.0
197	19	7	0.0		0.0	0.0	0.0	0.0	0.0	0.0	1.0		0.0
198	19	9	0.0		0.0	0.0	0.0		0.0	0.0	0.0		0.0	0.0
199	19	11	0.0		0.0	0.0	0.0	0.0	0.0	0.0	0.0			0.0
200	19	12	0.0		0.0	0.0	0.0	0.0		0.0	0.0		0.0	0.0
201	19	13	0.0		0.0	0.0	0.0	0.0	0.0		0.0		0.0	0.0
202	19	15	0.0		0.0	0.0	0.0	0.0	0.0	0.0			0.0	1.0
203	20	0			0.0	0.0	0.0	0.0	0.0	0.0	0.0		0.0	0.0
204	20	2	0.0			0.0	0.0	0.0	0.0	0.0	0.0		0.0	0.0
205	20	3	0.0		0.0		0.0	0.0	0.0	0.0	0.0		0.0	0.0
206	20	6	0.0		0.0	0.0		0.0	0.0	0.0	0.0		0.0	0.0
207	20	7	0.0		0.0	0.0	0.0	0.0	0.0	0.0	1.0		0.0
208	20	9	0.0		0.0	0.0	0.0		0.0	0.0	0.0		0.0	0.0
209	20	11	0.0		0.0	0.0	0.0	0.0	0.0	0.0	0.0			0.0
210	20	12	0.0		0.0	0.0	0.0	0.0		0.0	0.0		0.0	0.0
211	20	13	0.0		0.0	0.0	0.0	0.0	0.0		0.0		0.0	0.0
212	20	15	0.0		0.0	0.0	0.0	0.0	0.0	0.0			0.0	1.0
213	21	0			0.0	0.0	0.0	0.0	0.0	0.0			0.0
214	21	2	0.0			0.0	0.0	0.0	0.0	0.0			0.0
215	21	3	0.0		0.0		0.0	0.0	0.0	0.0			0.0
216	21	6	0.0		0.0	0.0		0.0	0.0	0.0			0.0
217	21	9	0.0		0.0	0.0	0.0		0.0	0.0			0.0
218	21	11	0.0		0.0	0.0	0.0	0.0	0.0	0.0
219	21	12	0.0		0.0	0.0	0.0	0.0		0.0			0.0
220	21	13	0.0		0.0	0.0	0.0	0.0	0.0				0.0
221	22	0			0.0	0.0	0.0	0.0	0.0	0.0	0.0		0.0
222	22	2	0.0			0.0	0.0	0.0	0.0	0.0	0.0		0.0
223	22	3	0.0		0.0		0.0	0.0	0.0	0.0	0.0		0.0
224	22	6	0.0		0.0	0.0		0.0	0.0	0.0	0.0		0.0
225	22	9	0.0		0.0	0.0	0.0		0.0	0.0	0.0		0.0
226	22	11	0.0		0.0	0.0	0.0	0.0	0.0	0.0	0.0
227	22	12	0.0		0.0	0.0	0.0	0.0		0.0	0.0		0.0
228	22	13	0.0		0.0	0.0	0.0	0.0	0.0		0.0		0.0
229	22	15	0.0		0.0	0.0	0.0	0.0	0.0	0.0			0.0
230	23	0			0.0	0.0	0.0	0.0	0.0	0.0			0.0	0.0
231	23	2	0.0			0.0	0.0	0.0	0.0	0.0			0.0	0.0
232	23	3	0.0		0.0		0.0	0.0	0.0	0.0			0.0	0.0
233	23	6	0.0		0.0	0.0		0.0	0.0	0.0			0.0	0.0
234	23	7	0.0		0.0	0.0	0.0	0.0	0.0	0.0			0.0
235	23	9	0.0		0.0	0.0	0.0		0.0	0.0			0.0	0.0
236	23	11	0.0		0.0	0.0	0.0	0.0	1.0	0.0				0.0
237	23	12	0.0		0.0	0.0	0.0	0.0		0.0			1.0	0.0
238	23	13	0.0		0.0	0.0	0.0	0.0	0.0				0.0	0.0
239	24	0			0.0	0.0	0.0	0.0	0.0	0.0	0.0		0.0	0.0
240	24	2	0.0			0.0	0.0	0.0	0.0	0.0	0.0		0.0	0.0
241	24	3	0.0		0.0		0.0	0.0	0.0	0.0	0.0		0.0	0.0
242	24	6	0.0		0.0	0.0		0.0	0.0	0.0	0.0		0.0	0.0
243	24	7	0.0		0.0	0.0	0.0	0.0	0.0	0.0	1.0		0.0
244	24	9	0.0		0.0	0.0	0.0		0.0	0.0	0.0		0.0	0.0
245	24	11	0.0		0.0	0.0	0.0	0.0	1.0	0.0	0.0			0.0
246	24	12	0.0		0.0	0.0	0.0	0.0		0.0	0.0		1.0	0.0
247	24	13	0.0		0.0	0.0	0.0	0.0	0.0		0.0		0.0	0.0
248	24	15	0.0		0.0	0.0	0.0	0.0	0.0	0.0			0.0	1.0
249	25	0			0.0	0.0	0.0	0.0	0.0	0.0	0.0		0.0	0.0
250	25	2	0.0			0.0	0.0	0.0	0.0	0.0	0.0		0.0	0.0
251	25	3	0.0		0.0		0.0	0.0	0.0	0.0	0.0		0.0	0.0
252	25	6	0.0		0.0	0.0		0.0	0.0	0.0	0.0		0.0	0.0
253	25	7	0.0		0.0	0.0	0.0	0.0	0.0	0.0	1.0		0.0
254	25	9	0.0		0.0	0.0	0.0		0.0	0.0	0.0		0.0	0.0
255	25	11	0.0		0.0	0.0	0.0	0.0	0.0	0.0	0.0			0.0
256	25	12	0.0		0.0	0.0	0.0	0.0		0.0	0.0		0.0	0.0
257	25	13	0.0		0.0	0.0	0.0	0.0	0.0		0.0		0.0	0.0
258	25	15	0.0		0.0	0.0	0.0	0.0	0.0	0.0			0.0	1.0
259	26	0			0.0	0.0	0.0	0.0	0.0	0.0			0.0	0.0
260	26	2	0.0			0.0	0.0	0.0	0.0	0.0			0.0	0.0
261	26	3	0.0		0.0		0.0	0.0	0.0	0.0			0.0	0.0
262	26	6	0.0		0.0	0.0		0.0	0.0	0.0			0.0	0.0
263	26	7	0.0		0.0	0.0	0.0	0.0	0.0	0.0			0.0
264	26	9	0.0		0.0	0.0	0.0		0.0	0.0			0.0	0.0
265	26	11	0.0		0.0	0.0	0.0	0.0	0.0	0.0				0.0
266	26	12	0.0		0.0	0.0	0.0	0.0		0.0			0.0	0.0
267	26	13	0.0		0.0	0.0	0.0	0.0	0.0				0.0	0.0
268	27	0			0.0	0.0	0.0	0.0	0.0	0.0			0.0	0.0
269	27	2	0.0			0.0	0.0	0.0	0.0	0.0			0.0	0.0
270	27	3	0.0		0.0		0.0	0.0	0.0	0.0			0.0	0.0
271	27	6	0.0		0.0	0.0		0.0	0.0	0.0			0.0	0.0
272	27	7	0.0		0.0	0.0	0.0	0.0	1.0	0.0			0.0
273	27	9	0.0		0.0	0.0	0.0		0.0	0.0			0.0	0.0
274	27	11	0.0		0.0	0.0	0.0	0.0	0.0	0.0				0.0
275	27	12	0.0		0.0	0.0	0.0	0.0		0.0			0.0	1.0
276	27	13	0.0		0.0	0.0	0.0	0.0	0.0				0.0	0.0
277	28	0			0.0	0.0	0.0	0.0	0.0	0.0	0.0		0.0	0.0
278	28	2	0.0			0.0	0.0	0.0	0.0	0.0	0.0		0.0	0.0
279	28	3	0.0		0.0		0.0	0.0	0.0	0.0	0.0		0.0	0.0
280	28	6	0.0		0.0	0.0		0.0	0.0	0.0	0.0		0.0	0.0
281	28	7	0.0		0.0	0.0	0.0	0.0	0.0	0.0	1.0		0.0
282	28	9	0.0		0.0	0.0	0.0		0.0	0.0	0.0		0.0	0.0
283	28	11	0.0		0.0	0.0	0.0	0.0	1.0	0.0	0.0			0.0
284	28	12	0.0		0.0	0.0	0.0	0.0		0.0	0.0		1.0	0.0
285	28	13	0.0		0.0	0.0	0.0	0.0	0.0		0.0		0.0	0.0
286	28	15	0.0		0.0	0.0	0.0	0.0	0.0	0.0			0.0	1.0
287	29	0			0.0	0.0	0.0	0.0	0.0	0.0			0.0	0.0
288	29	2	0.0			0.0	0.0	0.0	0.0	0.0			0.0	0.0
289	29	3	0.0		0.0		0.0	0.0	0.0	0.0			0.0	0.0
290	29	6	0.0		0.0	0.0		0.0	0.0	0.0			0.0	0.0
291	29	7	0.0		0.0	0.0	0.0	0.0	0.0	0.0			0.0
292	29	9	0.0		0.0	0.0	0.0		0.0	0.0			0.0	0.0
293	29	11	0.0		0.0	0.0	0.0	0.0	1.0	0.0				0.0
294	29	12	0.0		0.0	0.0	0.0	0.0		0.0			1.0	0.0
295	29	13	0.0		0.0	0.0	0.0	0.0	0.0				0.0	0.0
296	30	0			0.0	0.0	0.0	0.0	0.0	0.0	0.0		0.0	0.0
297	30	2	0.0			0.0	0.0	0.0	0.0	0.0	0.0		0.0	0.0
298	30	3	0.0		0.0		0.0	0.0	0.0	0.0	0.0		0.0	0.0
299	30	6	0.0		0.0	0.0		0.0	0.0	0.0	0.0		0.0	0.0
300	30	7	0.0		0.0	0.0	0.0	0.0	0.0	0.0	0.0		0.0
301	30	9	0.0		0.0	0.0	0.0		0.0	0.0	0.0		0.0	0.0
302	30	11	0.0		0.0	0.0	0.0	0.0	0.0	0.0	0.0			0.0
303	30	12	0.0		0.0	0.0	0.0	0.0		0.0	0.0		0.0	0.0
304	30	13	0.0		0.0	0.0	0.0	0.0	0.0		0.0		0.0	0.0
305	30	15	0.0		0.0	0.0	0.0	0.0	0.0	0.0			0.0	0.0
306	31	0			0.0	0.0	0.0	0.0	0.0	0.0	0.0		0.0	0.0
307	31	2	0.0			0.0	0.0	0.0	0.0	0.0	0.0		0.0	0.0
308	31	3	0.0		0.0		0.0	0.0	0.0	0.0	0.0		0.0	0.0
309	31	6	0.0		0.0	0.0		0.0	0.0	0.0	0.0		0.0	0.0
310	31	7	0.0		0.0	0.0	0.0	0.0	0.0	0.0	0.0		0.0
311	31	9	0.0		0.0	0.0	0.0		0.0	0.0	0.0		0.0	0.0
312	31	11	0.0		0.0	0.0	0.0	0.0	0.0	0.0	0.0			0.0
313	31	12	0.0		0.0	0.0	0.0	0.0		0.0	0.0		0.0	0.0
314	31	13	0.0		0.0	0.0	0.0	0.0	0.0		0.0		0.0	0.0
315	31	15	0.0		0.0	0.0	0.0	0.0	0.0	0.0			0.0	0.0
316	32	0			0.0	0.0	0.0	0.0	0.0	0.0	0.0	0.0	0.0	0.0
317	32	2	0.0			0.0	0.0	0.0	0.0	0.0	0.0	0.0	0.0	0.0
318	32	3	0.0		0.0		0.0	0.0	0.0	0.0	0.0	0.0	0.0	0.0
319	32	5	0.0		0.0	0.0	0.0	0.0	0.0	0.0	0.0		0.0	0.0
320	32	6	0.0		0.0	0.0		0.0	0.0	0.0	0.0	0.0	0.0	0.0
321	32	7	0.0		0.0	0.0	0.0	0.0	0.0	0.0	0.0	0.0	0.0
322	32	9	0.0		0.0	0.0	0.0		0.0	0.0	0.0	0.0	0.0	0.0
323	32	11	0.0		0.0	0.0	0.0	0.0	0.0	0.0	0.0	0.0		0.0
324	32	12	0.0		0.0	0.0	0.0	0.0		0.0	0.0	0.0	0.0	0.0
325	32	13	0.0		0.0	0.0	0.0	0.0	0.0		0.0	0.0	0.0	0.0
326	32	15	0.0		0.0	0.0	0.0	0.0	0.0	0.0		0.0	0.0	0.0
327	33	0			0.0	0.0	0.0	0.0	0.0	0.0	0.0	0.0	0.0	0.0
328	33	2	0.0			0.0	0.0	0.0	0.0	0.0	0.0	0.0	0.0	0.0
329	33	3	0.0		0.0		0.0	0.0	0.0	0.0	0.0	0.0	0.0	0.0
330	33	5	0.0		0.0	0.0	0.0	0.0	0.0	0.0	0.0		0.0	0.0
331	33	6	0.0		0.0	0.0		0.0	0.0	0.0	0.0	0.0	0.0	0.0
332	33	7	0.0		0.0	0.0	0.0	0.0	0.0	0.0	0.0	0.0	0.0
333	33	9	0.0		0.0	0.0	0.0		0.0	0.0	0.0	0.0	0.0	0.0
334	33	11	0.0		0.0	0.0	0.0	0.0	0.0	0.0	0.0	0.0		0.0
335	33	12	0.0		0.0	0.0	0.0	0.0		0.0	0.0	0.0	0.0	0.0
336	33	13	0.0		0.0	0.0	0.0	0.0	0.0		0.0	0.0	0.0	0.0
337	33	15	0.0		0.0	0.0	0.0	0.0	0.0	0.0		0.0	0.0	0.0
338	34	0			0.0	0.0	0.0	0.0	0.0	0.0	0.0	0.0	0.0	0.0
339	34	2	0.0			0.0	0.0	0.0	0.0	0.0	0.0	0.0	0.0	0.0
340	34	3	0.0		0.0		0.0	0.0	0.0	0.0	0.0	0.0	0.0	0.0
341	34	5	0.0		0.0	0.0	0.0	0.0	0.0	0.0	0.0		0.0	0.0
342	34	6	0.0		0.0	0.0		0.0	0.0	0.0	0.0	0.0	0.0	0.0
343	34	7	0.0		0.0	0.0	0.0	0.0	0.0	0.0	0.0	0.0	0.0
344	34	9	0.0		0.0	0.0	0.0		0.0	0.0	0.0	0.0	0.0	0.0
345	34	11	0.0		0.0	0.0	0.0	0.0	0.0	0.0	0.0	0.0		0.0
346	34	12	0.0		0.0	0.0	0.0	0.0		0.0	0.0	0.0	0.0	0.0
347	34	13	0.0		0.0	0.0	0.0	0.0	0.0		0.0	0.0	0.0	0.0
348	34	15	0.0		0.0	0.0	0.0	0.0	0.0	0.0		0.0	0.0	0.0
349	35	0			0.0	0.0	0.0	0.0	0.0	0.0	0.0	0.0	0.0	0.0
350	35	2	0.0			0.0	0.0	0.0	0.0	0.0	0.0	0.0	0.0	0.0
351	35	3	0.0		0.0		0.0	0.0	0.0	0.0	0.0	0.0	0.0	0.0
352	35	5	0.0		0.0	0.0	0.0	0.0	0.0	0.0	0.0		0.0	0.0
353	35	6	0.0		0.0	0.0		0.0	0.0	0.0	0.0	0.0	0.0	0.0
354	35	7	0.0		0.0	0.0	0.0	0.0	0.0	0.0	0.0	0.0	0.0
355	35	9	0.0		0.0	0.0	0.0		0.0	0.0	0.0	0.0	0.0	0.0
356	35	11	0.0		0.0	0.0	0.0	0.0	0.0	0.0	0.0	0.0		0.0
357	35	12	0.0		0.0	0.0	0.0	0.0		0.0	0.0	0.0	0.0	0.0
358	35	13	0.0		0.0	0.0	0.0	0.0	0.0		0.0	0.0	0.0	0.0
359	35	15	0.0		0.0	0.0	0.0	0.0	0.0	0.0		0.0	0.0	0.0
360	36	0			0.0	0.0	0.0	0.0	0.0	0.0	0.0	0.0	0.0	0.0
361	36	2	0.0			0.0	0.0	0.0	0.0	0.0	0.0	0.0	0.0	0.0
362	36	3	0.0		0.0		0.0	0.0	0.0	0.0	0.0	0.0	0.0	0.0
363	36	5	0.0		0.0	0.0	0.0	0.0	0.0	0.0	0.0		0.0	0.0
364	36	6	0.0		0.0	0.0		0.0	0.0	0.0	0.0	0.0	0.0	0.0
365	36	7	0.0		0.0	0.0	0.0	0.0	0.0	0.0	0.0	0.0	0.0
366	36	9	0.0		0.0	0.0	0.0		0.0	0.0	0.0	0.0	0.0	0.0
367	36	11	0.0		0.0	0.0	0.0	0.0	0.0	0.0	0.0	0.0		0.0
368	36	12	0.0		0.0	0.0	0.0	0.0		0.0	0.0	0.0	0.0	0.0
369	36	13	0.0		0.0	0.0	0.0	0.0	0.0		0.0	0.0	0.0	0.0
370	36	15	0.0		0.0	0.0	0.0	0.0	0.0	0.0		0.0	0.0	0.0
371	37	0			0.0	0.0	0.0	0.0	0.0	0.0	0.0	0.0	0.0	0.0
372	37	2	0.0			0.0	0.0	0.0	0.0	0.0	0.0	0.0	0.0	0.0
373	37	3	0.0		0.0		0.0	0.0	0.0	0.0	0.0	0.0	0.0	0.0
374	37	5	0.0		0.0	0.0	0.0	0.0	0.0	0.0	0.0		0.0	0.0
375	37	6	0.0		0.0	0.0		0.0	0.0	0.0	0.0	0.0	0.0	0.0
376	37	7	0.0		0.0	0.0	0.0	0.0	0.0	0.0	0.0	0.0	0.0
377	37	9	0.0		0.0	0.0	0.0		0.0	0.0	0.0	0.0	0.0	0.0
378	37	11	0.0		0.0	0.0	0.0	0.0	0.0	0.0	0.0	0.0		0.0
379	37	12	0.0		0.0	0.0	0.0	0.0		0.0	0.0	0.0	0.0	0.0
380	37	13	0.0		0.0	0.0	0.0	0.0	0.0		0.0	0.0	0.0	0.0
381	37	15	0.0		0.0	0.0	0.0	0.0	0.0	0.0		0.0	0.0	0.0
382	38	0			0.0	0.0	0.0	0.0	0.0	0.0	0.0	0.0	0.0
383	38	2	0.0			0.0	0.0	0.0	0.0	0.0	0.0	0.0	0.0
384	38	3	0.0		0.0		0.0	0.0	0.0	0.0	0.0	0.0	0.0
385	38	5	0.0		0.0	0.0	0.0	0.0	0.0	0.0	0.0		0.0
386	38	6	0.0		0.0	0.0		0.0	0.0	0.0	0.0	0.0	0.0
387	38	9	0.0		0.0	0.0	0.0		0.0	0.0	0.0	0.0	0.0
388	38	11	0.0		0.0	0.0	0.0	0.0	0.0	0.0	0.0	0.0
389	38	12	0.0		0.0	0.0	0.0	0.0		0.0	0.0	0.0	0.0
390	38	13	0.0		0.0	0.0	0.0	0.0	0.0		0.0	0.0	0.0
391	38	15	0.0		0.0	0.0	0.0	0.0	0.0	0.0		0.0	0.0
392	39	0			0.0	0.0	0.0	0.0	0.0	0.0	0.0		0.0
393	39	2	0.0			0.0	0.0	0.0	0.0	0.0	0.0		0.0
394	39	3	0.0		0.0		0.0	0.0	0.0	0.0	0.0		0.0
395	39	6	0.0		0.0	0.0		0.0	0.0	0.0	0.0		0.0
396	39	9	0.0		0.0	0.0	0.0		0.0	0.0	0.0		0.0
397	39	11	0.0		0.0	0.0	0.0	0.0	0.0	0.0	0.0
398	39	12	0.0		0.0	0.0	0.0	0.0		0.0	0.0		0.0
399	39	13	0.0		0.0	0.0	0.0	0.0	0.0		0.0		0.0
400	39	15	0.0		0.0	0.0	0.0	0.0	0.0	0.0			0.0
401	40	0			0.0	0.0	0.0	0.0	0.0	0.0	0.0	0.0	0.0
402	40	2	0.0			0.0	0.0	0.0	0.0	0.0	0.0	0.0	0.0
403	40	3	0.0		0.0		0.0	0.0	0.0	0.0	0.0	0.0	0.0
404	40	5	0.0		0.0	0.0	0.0	0.0	0.0	0.0	0.0		0.0
405	40	6	0.0		0.0	0.0		0.0	0.0	0.0	0.0	0.0	0.0
406	40	9	0.0		0.0	0.0	0.0		0.0	0.0	0.0	0.0	0.0
407	40	11	0.0		0.0	0.0	0.0	0.0	0.0	0.0	0.0	0.0
408	40	12	0.0		0.0	0.0	0.0	0.0		0.0	0.0	0.0	0.0
409	40	13	0.0		0.0	0.0	0.0	0.0	0.0		0.0	0.0	0.0
410	40	15	0.0		0.0	0.0	0.0	0.0	0.0	0.0		0.0	0.0
411	41	0			0.0	0.0	0.0	0.0	0.0	0.0	0.0	0.0	0.0		0.0
412	41	2	0.0			0.0	0.0	0.0	0.0	0.0	0.0	0.0	0.0		0.0
413	41	3	0.0		0.0		0.0	0.0	0.0	0.0	0.0	0.0	0.0		0.0
414	41	5	0.0		0.0	0.0	0.0	0.0	0.0	0.0	0.0		0.0		0.0
415	41	6	0.0		0.0	0.0		0.0	0.0	0.0	0.0	0.0	0.0		0.0
416	41	8	0.0		0.0	0.0	0.0	0.0	0.0	0.0	0.0	0.0	0.0
417	41	9	0.0		0.0	0.0	0.0		0.0	0.0	0.0	0.0	0.0		0.0
418	41	11	0.0		0.0	0.0	0.0	0.0	0.0	0.0	0.0	0.0			0.0
419	41	12	0.0		0.0	0.0	0.0	0.0		0.0	0.0	0.0	0.0		0.0
420	41	13	0.0		0.0	0.0	0.0	0.0	0.0		0.0	0.0	0.0		0.0
421	41	15	0.0		0.0	0.0	0.0	0.0	0.0	0.0		0.0	0.0		0.0
422	42	0			0.0	0.0	0.0	0.0	0.0	0.0	0.0	0.0	0.0	0.0	0.0
423	42	2	0.0			0.0	0.0	0.0	0.0	0.0	0.0	0.0	0.0	0.0	0.0
424	42	3	0.0		0.0		0.0	0.0	0.0	0.0	0.0	0.0	0.0	0.0	0.0
425	42	5	0.0		0.0	0.0	0.0	0.0	0.0	0.0	0.0		0.0	0.0	0.0
426	42	6	0.0		0.0	0.0		0.0	0.0	0.0	0.0	0.0	0.0	0.0	0.0
427	42	7	0.0		0.0	0.0	0.0	0.0	0.0	0.0	0.0	0.0	0.0		0.0
428	42	8	0.0		0.0	0.0	0.0	0.0	0.0	0.0	0.0	0.0	0.0	0.0
429	42	9	0.0		0.0	0.0	0.0		0.0	0.0	0.0	0.0	0.0	0.0	0.0
430	42	11	0.0		0.0	0.0	0.0	0.0	1.0	0.0	0.0	0.0		0.0	0.0
431	42	12	0.0		0.0	0.0	0.0	0.0		0.0	0.0	0.0	1.0	0.0	0.0
432	42	13	0.0		0.0	0.0	0.0	0.0	0.0		0.0	0.0	0.0	0.0	0.0
433	42	15	0.0		0.0	0.0	0.0	0.0	0.0	0.0		0.0	0.0	0.0	0.0
434	43	0			0.0	0.0	0.0	0.0	0.0	0.0	0.0	0.0	0.0		0.0
435	43	2	0.0			0.0	0.0	0.0	0.0	0.0	0.0	0.0	0.0		0.0
436	43	3	0.0		0.0		0.0	0.0	0.0	0.0	0.0	0.0	0.0		0.0
437	43	5	0.0		0.0	0.0	0.0	0.0	0.0	0.0	0.0		0.0		0.0
438	43	6	0.0		0.0	0.0		0.0	0.0	0.0	0.0	0.0	0.0		0.0
439	43	8	0.0		0.0	0.0	0.0	0.0	0.0	0.0	0.0	0.0	0.0
440	43	9	0.0		0.0	0.0	0.0		0.0	0.0	0.0	0.0	0.0		0.0
441	43	11	0.0		0.0	0.0	0.0	0.0	1.0	0.0	0.0	0.0			0.0
442	43	12	0.0		0.0	0.0	0.0	0.0		0.0	0.0	0.0	1.0		0.0
443	43	13	0.0		0.0	0.0	0.0	0.0	0.0		0.0	0.0	0.0		0.0
444	43	15	0.0		0.0	0.0	0.0	0.0	0.0	0.0		0.0	0.0		0.0
445	44	0			0.0	0.0	0.0	0.0	0.0	0.0	0.0	0.0	0.0	0.0
446	44	2	0.0			0.0	0.0	0.0	0.0	0.0	0.0	0.0	0.0	0.0
447	44	3	0.0		0.0		0.0	0.0	0.0	0.0	0.0	0.0	0.0	0.0
448	44	5	0.0		0.0	0.0	0.0	0.0	0.0	0.0	0.0		0.0	0.0
449	44	6	0.0		0.0	0.0		0.0	0.0	0.0	0.0	0.0	0.0	0.0
450	44	7	0.0		0.0	0.0	0.0	0.0	0.0	0.0	0.0	0.0	0.0
451	44	9	0.0		0.0	0.0	0.0		0.0	0.0	0.0	0.0	0.0	0.0
452	44	11	0.0		0.0	0.0	0.0	0.0	0.0	0.0	0.0	0.0		0.0
453	44	12	0.0		0.0	0.0	0.0	0.0		0.0	0.0	0.0	0.0	0.0
454	44	13	0.0		0.0	0.0	0.0	0.0	0.0		0.0	0.0	0.0	0.0
455	44	15	0.0		0.0	0.0	0.0	0.0	0.0	0.0		0.0	0.0	0.0
456	45	0			0.0	0.0	0.0	0.0	0.0	0.0	0.0	0.0	0.0		0.0
457	45	2	0.0			0.0	0.0	0.0	0.0	0.0	0.0	0.0	0.0		0.0
458	45	3	0.0		0.0		0.0	0.0	0.0	0.0	0.0	0.0	0.0		0.0
459	45	5	0.0		0.0	0.0	0.0	0.0	0.0	0.0	0.0		0.0		0.0
460	45	6	0.0		0.0	0.0		0.0	0.0	0.0	0.0	0.0	0.0		0.0
461	45	8	0.0		0.0	0.0	0.0	0.0	0.0	0.0	0.0	0.0	0.0
462	45	9	0.0		0.0	0.0	0.0		0.0	0.0	0.0	0.0	0.0		0.0
463	45	11	0.0		0.0	0.0	0.0	0.0	0.0	0.0	0.0	0.0			0.0
464	45	12	0.0		0.0	0.0	0.0	0.0		0.0	0.0	0.0	0.0		0.0
465	45	13	0.0		0.0	0.0	0.0	0.0	0.0		0.0	0.0	0.0		0.0
466	45	15	0.0		0.0	0.0	0.0	0.0	0.0	0.0		0.0	0.0		0.0
467	46	0			0.0	0.0	0.0	0.0	0.0	0.0	0.0	0.0	0.0		0.0
468	46	2	0.0			0.0	0.0	0.0	0.0	0.0	0.0	0.0	0.0		0.0
469	46	3	0.0		0.0		0.0	0.0	0.0	0.0	0.0	0.0	0.0		0.0
470	46	5	0.0		0.0	0.0	0.0	0.0	0.0	0.0	0.0		0.0		0.0
471	46	6	0.0		0.0	0.0		0.0	0.0	0.0	0.0	0.0	0.0		0.0
472	46	8	0.0		0.0	0.0	0.0	0.0	0.0	0.0	0.0	0.0	0.0
473	46	9	0.0		0.0	0.0	0.0		0.0	0.0	0.0	0.0	0.0		0.0
474	46	11	0.0		0.0	0.0	0.0	0.0	0.0	0.0	0.0	0.0			0.0
475	46	12	0.0		0.0	0.0	0.0	0.0		0.0	1.0	0.0	0.0		0.0
476	46	13	0.0		0.0	0.0	0.0	0.0	0.0		0.0	0.0	0.0		0.0
477	46	15	0.0		0.0	0.0	0.0	0.0	1.0	0.0		0.0	0.0		0.0
478	47	0			0.0	0.0	0.0	0.0	0.0	0.0	0.0	0.0	0.0		0.0
479	47	2	0.0			0.0	0.0	0.0	0.0	0.0	0.0	0.0	0.0		0.0
480	47	3	0.0		0.0		0.0	0.0	0.0	0.0	0.0	0.0	0.0		0.0
481	47	5	0.0		0.0	0.0	0.0	0.0	0.0	0.0	0.0		0.0		0.0
482	47	6	0.0		0.0	0.0		0.0	0.0	0.0	0.0	0.0	0.0		0.0
483	47	8	0.0		0.0	0.0	0.0	0.0	0.0	0.0	0.0	0.0	0.0
484	47	9	0.0		0.0	0.0	0.0		0.0	0.0	0.0	0.0	0.0		0.0
485	47	11	0.0		0.0	0.0	0.0	0.0	0.0	0.0	0.0	0.0			0.0
486	47	12	0.0		0.0	0.0	0.0	0.0		0.0	1.0	0.0	0.0		0.0
487	47	13	0.0		0.0	0.0	0.0	0.0	0.0		0.0	0.0	0.0		0.0
488	47	15	0.0		0.0	0.0	0.0	0.0	1.0	0.0		0.0	0.0		0.0
489	48	0				0.0	0.0	0.0	0.0	0.0	0.0	0.0	0.0		0.0
490	48	3	0.0				0.0	0.0	0.0	0.0	0.0	0.0	0.0		0.0
491	48	5	0.0			0.0	0.0	0.0	0.0	0.0	0.0		0.0		0.0
492	48	6	0.0			0.0		0.0	0.0	0.0	0.0	0.0	0.0		0.0
493	48	8	0.0			0.0	0.0	0.0	0.0	0.0	0.0	0.0	0.0
494	48	9	0.0			0.0	0.0		0.0	0.0	0.0	0.0	0.0		0.0
495	48	11	0.0			0.0	0.0	0.0	0.0	0.0	0.0	0.0			0.0
496	48	12	0.0			0.0	0.0	0.0		0.0	0.0	0.0	0.0		0.0
497	48	13	0.0			0.0	0.0	0.0	0.0		0.0	0.0	0.0		0.0
498	48	15	0.0			0.0	0.0	0.0	0.0	0.0		0.0	0.0		0.0
499	49	0			0.0	0.0	0.0	0.0	0.0	0.0	0.0	0.0	0.0	0.0	0.0
500	49	2	0.0			0.0	0.0	0.0	0.0	0.0	0.0	0.0	0.0	0.0	0.0
501	49	3	0.0		0.0		0.0	0.0	0.0	0.0	0.0	0.0	0.0	0.0	0.0
502	49	5	0.0		0.0	0.0	0.0	0.0	0.0	0.0	0.0		0.0	0.0	0.0
503	49	6	0.0		0.0	0.0		0.0	0.0	0.0	0.0	0.0	0.0	0.0	0.0
504	49	7	0.0		0.0	0.0	0.0	0.0	0.0	0.0	0.0	0.0	0.0		0.0
505	49	8	0.0		0.0	0.0	0.0	0.0	0.0	0.0	0.0	0.0	0.0	0.0
506	49	9	0.0		0.0	0.0	0.0		0.0	0.0	0.0	0.0	0.0	0.0	0.0
507	49	11	0.0		0.0	0.0	0.0	0.0	0.0	0.0	0.0	0.0		0.0	0.0
508	49	12	0.0		0.0	0.0	0.0	0.0		0.0	0.0	0.0	0.0	0.0	0.0
509	49	13	0.0		0.0	0.0	0.0	0.0	0.0		0.0	0.0	0.0	0.0	0.0
510	49	15	0.0		0.0	0.0	0.0	0.0	0.0	0.0		0.0	0.0	0.0	0.0
511	50	0			0.0	0.0	0.0	0.0	0.0	0.0	0.0	0.0	0.0	0.0	0.0
512	50	2	0.0			0.0	0.0	0.0	0.0	0.0	0.0	0.0	0.0	0.0	0.0
513	50	3	0.0		0.0		0.0	0.0	0.0	0.0	0.0	0.0	0.0	0.0	0.0
514	50	5	0.0		0.0	0.0	0.0	0.0	0.0	0.0	0.0		0.0	0.0	0.0
515	50	6	0.0		0.0	0.0		0.0	0.0	0.0	0.0	0.0	0.0	0.0	0.0
516	50	7	0.0		0.0	0.0	0.0	0.0	0.0	0.0	0.0	0.0	0.0		0.0
517	50	8	0.0		0.0	0.0	0.0	0.0	0.0	0.0	0.0	0.0	0.0	0.0
518	50	9	0.0		0.0	0.0	0.0		0.0	0.0	0.0	0.0	0.0	0.0	0.0
519	50	11	0.0		0.0	0.0	0.0	0.0	0.0	0.0	0.0	0.0		0.0	0.0
520	50	12	0.0		0.0	0.0	0.0	0.0		0.0	0.0	0.0	0.0	0.0	0.0
521	50	13	0.0		0.0	0.0	0.0	0.0	0.0		0.0	0.0	0.0	0.0	0.0
522	50	15	0.0		0.0	0.0	0.0	0.0	0.0	0.0		0.0	0.0	0.0	0.0
523	51	0			0.0	0.0	0.0	0.0	0.0	0.0	0.0	0.0	0.0	0.0	0.0
524	51	2	0.0			0.0	0.0	0.0	0.0	0.0	0.0	0.0	0.0	0.0	0.0
525	51	3	0.0		0.0		0.0	0.0	0.0	0.0	0.0	0.0	0.0	0.0	0.0
526	51	5	0.0		0.0	0.0	0.0	0.0	0.0	0.0	0.0		0.0	0.0	0.0
527	51	6	0.0		0.0	0.0		0.0	0.0	0.0	0.0	0.0	0.0	0.0	0.0
528	51	7	0.0		0.0	0.0	0.0	0.0	0.0	0.0	0.0	0.0	0.0		0.0
529	51	8	0.0		0.0	0.0	0.0	0.0	0.0	0.0	0.0	0.0	0.0	0.0
530	51	9	0.0		0.0	0.0	0.0		0.0	0.0	0.0	0.0	0.0	0.0	0.0
531	51	11	0.0		0.0	0.0	0.0	0.0	0.0	0.0	0.0	0.0		0.0	0.0
532	51	12	0.0		0.0	0.0	0.0	0.0		0.0	0.0	0.0	0.0	0.0	0.0
533	51	13	0.0		0.0	0.0	0.0	0.0	0.0		0.0	0.0	0.0	0.0	0.0
534	51	15	0.0		0.0	0.0	0.0	0.0	0.0	0.0		0.0	0.0	0.0	0.0
