## Supplementary material for "The BumbleBox: An open-source platform for quantifying behavior in bumblebee colonies": Sample BumbleBox Data Output: bumblebox-01_2023-10-28_20-45-02_raw.csv

filename	colony number	datetime	frame	ID	centroidX	centroidY	frontX	frontY
bumblebox-01_2023-10-28_20-45-02	01	2023-10-28_20-45-02	0	2	2692.0	2576.75	2677.0	2550.0
bumblebox-01_2023-10-28_20-45-02	01	2023-10-28_20-45-02	0	12	2175.5	1986.75	2146.5	1998.5
bumblebox-01_2023-10-28_20-45-02	01	2023-10-28_20-45-02	0	7	2005.25	1630.25	1975.5	1627.5
bumblebox-01_2023-10-28_20-45-02	01	2023-10-28_20-45-02	0	5	1552.75	1542.5	1536.5	1525.5
bumblebox-01_2023-10-28_20-45-02	01	2023-10-28_20-45-02	0	11	1207.75	1206.25	1196.0	1183.0
bumblebox-01_2023-10-28_20-45-02	01	2023-10-28_20-45-02	0	8	1606.25	1176.25	1586.5	1166.5
bumblebox-01_2023-10-28_20-45-02	01	2023-10-28_20-45-02	0	9	2451.25	1143.5	2453.0	1174.5
bumblebox-01_2023-10-28_20-45-02	01	2023-10-28_20-45-02	0	0	2080.75	1016.5	2108.0	1031.5
bumblebox-01_2023-10-28_20-45-02	01	2023-10-28_20-45-02	0	3	1330.75	861.75	1302.5	849.5
bumblebox-01_2023-10-28_20-45-02	01	2023-10-28_20-45-02	0	13	840.0	1124.25	832.5	1096.5
bumblebox-01_2023-10-28_20-45-02	01	2023-10-28_20-45-02	1	2	2693.25	2577.0	2678.5	2550.0
bumblebox-01_2023-10-28_20-45-02	01	2023-10-28_20-45-02	1	12	2150.25	1952.5	2121.0	1960.0
bumblebox-01_2023-10-28_20-45-02	01	2023-10-28_20-45-02	1	7	2028.75	1619.5	2000.0	1629.5
bumblebox-01_2023-10-28_20-45-02	01	2023-10-28_20-45-02	1	1	2056.25	1393.0	2057.5	1360.0
bumblebox-01_2023-10-28_20-45-02	01	2023-10-28_20-45-02	1	11	1215.5	1183.0	1210.5	1156.0
bumblebox-01_2023-10-28_20-45-02	01	2023-10-28_20-45-02	1	8	1604.25	1183.75	1587.5	1171.0
bumblebox-01_2023-10-28_20-45-02	01	2023-10-28_20-45-02	1	9	2442.25	1163.25	2439.5	1194.0
bumblebox-01_2023-10-28_20-45-02	01	2023-10-28_20-45-02	1	0	2087.75	1023.5	2114.5	1038.0
bumblebox-01_2023-10-28_20-45-02	01	2023-10-28_20-45-02	1	3	1294.5	893.5	1263.0	888.5
bumblebox-01_2023-10-28_20-45-02	01	2023-10-28_20-45-02	1	13	840.0	1124.5	833.0	1096.5
bumblebox-01_2023-10-28_20-45-02	01	2023-10-28_20-45-02	2	2	2692.25	2576.75	2678.0	2550.0
bumblebox-01_2023-10-28_20-45-02	01	2023-10-28_20-45-02	2	12	2152.0	1963.0	2124.0	1969.5
bumblebox-01_2023-10-28_20-45-02	01	2023-10-28_20-45-02	2	7	2071.5	1621.5	2053.0	1649.5
bumblebox-01_2023-10-28_20-45-02	01	2023-10-28_20-45-02	2	5	1555.5	1535.75	1541.0	1517.5
bumblebox-01_2023-10-28_20-45-02	01	2023-10-28_20-45-02	2	1	2060.5	1407.25	2074.0	1376.0
bumblebox-01_2023-10-28_20-45-02	01	2023-10-28_20-45-02	2	11	1250.25	1197.25	1267.0	1173.5
bumblebox-01_2023-10-28_20-45-02	01	2023-10-28_20-45-02	2	8	1598.75	1184.5	1582.5	1172.5
bumblebox-01_2023-10-28_20-45-02	01	2023-10-28_20-45-02	2	9	2443.0	1168.0	2440.5	1199.0
bumblebox-01_2023-10-28_20-45-02	01	2023-10-28_20-45-02	2	0	2089.25	1021.25	2116.5	1035.5
bumblebox-01_2023-10-28_20-45-02	01	2023-10-28_20-45-02	2	3	1298.5	924.0	1267.0	924.0
bumblebox-01_2023-10-28_20-45-02	01	2023-10-28_20-45-02	2	13	839.25	1124.25	832.0	1097.0
bumblebox-01_2023-10-28_20-45-02	01	2023-10-28_20-45-02	3	2	2692.5	2576.5	2677.5	2549.5
bumblebox-01_2023-10-28_20-45-02	01	2023-10-28_20-45-02	3	12	2145.0	1954.25	2125.0	1970.0
bumblebox-01_2023-10-28_20-45-02	01	2023-10-28_20-45-02	3	7	2132.75	1641.0	2123.5	1673.0
bumblebox-01_2023-10-28_20-45-02	01	2023-10-28_20-45-02	3	5	1551.25	1547.5	1536.5	1529.5
bumblebox-01_2023-10-28_20-45-02	01	2023-10-28_20-45-02	3	1	2007.5	1329.5	2002.0	1297.5
bumblebox-01_2023-10-28_20-45-02	01	2023-10-28_20-45-02	3	11	1326.5	1197.5	1353.0	1185.0
bumblebox-01_2023-10-28_20-45-02	01	2023-10-28_20-45-02	3	8	1609.5	1182.5	1594.5	1168.5
bumblebox-01_2023-10-28_20-45-02	01	2023-10-28_20-45-02	3	9	2439.25	1176.25	2436.5	1207.0
bumblebox-01_2023-10-28_20-45-02	01	2023-10-28_20-45-02	3	0	2095.0	1024.5	2122.0	1038.5
bumblebox-01_2023-10-28_20-45-02	01	2023-10-28_20-45-02	3	3	1298.5	929.0	1267.0	927.0
bumblebox-01_2023-10-28_20-45-02	01	2023-10-28_20-45-02	3	13	839.75	1124.25	832.5	1096.5
bumblebox-01_2023-10-28_20-45-02	01	2023-10-28_20-45-02	4	2	2692.75	2576.5	2678.0	2550.0
bumblebox-01_2023-10-28_20-45-02	01	2023-10-28_20-45-02	4	12	2139.75	1966.5	2122.0	1984.0
bumblebox-01_2023-10-28_20-45-02	01	2023-10-28_20-45-02	4	7	2121.0	1638.25	2115.0	1671.0
bumblebox-01_2023-10-28_20-45-02	01	2023-10-28_20-45-02	4	5	1564.75	1549.75	1547.0	1529.5
bumblebox-01_2023-10-28_20-45-02	01	2023-10-28_20-45-02	4	1	1961.0	1219.0	1954.5	1192.0
bumblebox-01_2023-10-28_20-45-02	01	2023-10-28_20-45-02	4	8	1609.0	1192.0	1584.5	1186.0
bumblebox-01_2023-10-28_20-45-02	01	2023-10-28_20-45-02	4	9	2439.25	1178.25	2436.0	1208.5
bumblebox-01_2023-10-28_20-45-02	01	2023-10-28_20-45-02	4	11	1438.0	1175.25	1464.0	1162.5
bumblebox-01_2023-10-28_20-45-02	01	2023-10-28_20-45-02	4	0	2096.25	1023.25	2123.5	1037.0
bumblebox-01_2023-10-28_20-45-02	01	2023-10-28_20-45-02	4	3	1306.75	936.5	1275.0	935.0
bumblebox-01_2023-10-28_20-45-02	01	2023-10-28_20-45-02	4	13	839.75	1124.5	833.0	1097.0
bumblebox-01_2023-10-28_20-45-02	01	2023-10-28_20-45-02	5	12	2144.25	1958.25	2132.5	1985.0
bumblebox-01_2023-10-28_20-45-02	01	2023-10-28_20-45-02	5	7	2118.5	1644.5	2112.5	1678.0
bumblebox-01_2023-10-28_20-45-02	01	2023-10-28_20-45-02	5	5	1563.0	1530.0	1545.0	1515.0
bumblebox-01_2023-10-28_20-45-02	01	2023-10-28_20-45-02	5	1	1992.25	1205.75	1964.0	1187.5
bumblebox-01_2023-10-28_20-45-02	01	2023-10-28_20-45-02	5	8	1598.5	1192.5	1578.5	1181.5
bumblebox-01_2023-10-28_20-45-02	01	2023-10-28_20-45-02	5	9	2439.0	1178.5	2435.0	1209.0
bumblebox-01_2023-10-28_20-45-02	01	2023-10-28_20-45-02	5	0	2097.0	1023.0	2124.5	1036.5
bumblebox-01_2023-10-28_20-45-02	01	2023-10-28_20-45-02	5	3	1312.0	939.5	1280.5	937.5
bumblebox-01_2023-10-28_20-45-02	01	2023-10-28_20-45-02	5	2	2692.75	2576.5	2678.5	2549.5
bumblebox-01_2023-10-28_20-45-02	01	2023-10-28_20-45-02	5	13	838.25	1128.0	830.5	1100.0
bumblebox-01_2023-10-28_20-45-02	01	2023-10-28_20-45-02	6	12	2159.25	1990.0	2157.0	2019.0
bumblebox-01_2023-10-28_20-45-02	01	2023-10-28_20-45-02	6	7	2112.5	1633.25	2105.0	1665.5
bumblebox-01_2023-10-28_20-45-02	01	2023-10-28_20-45-02	6	5	1570.5	1517.75	1552.5	1506.5
bumblebox-01_2023-10-28_20-45-02	01	2023-10-28_20-45-02	6	1	1989.25	1233.75	1956.5	1235.0
bumblebox-01_2023-10-28_20-45-02	01	2023-10-28_20-45-02	6	8	1591.75	1200.25	1570.0	1190.5
bumblebox-01_2023-10-28_20-45-02	01	2023-10-28_20-45-02	6	9	2439.0	1179.75	2434.0	1210.0
bumblebox-01_2023-10-28_20-45-02	01	2023-10-28_20-45-02	6	0	2099.25	1020.5	2127.0	1033.0
bumblebox-01_2023-10-28_20-45-02	01	2023-10-28_20-45-02	6	3	1333.25	948.25	1301.0	946.0
bumblebox-01_2023-10-28_20-45-02	01	2023-10-28_20-45-02	6	2	2692.0	2576.25	2677.5	2549.0
bumblebox-01_2023-10-28_20-45-02	01	2023-10-28_20-45-02	6	13	838.5	1127.25	830.5	1100.0
bumblebox-01_2023-10-28_20-45-02	01	2023-10-28_20-45-02	7	2	2693.0	2576.25	2678.5	2549.5
bumblebox-01_2023-10-28_20-45-02	01	2023-10-28_20-45-02	7	12	2182.0	2026.25	2192.5	2050.5
bumblebox-01_2023-10-28_20-45-02	01	2023-10-28_20-45-02	7	7	2107.25	1618.0	2098.0	1650.0
bumblebox-01_2023-10-28_20-45-02	01	2023-10-28_20-45-02	7	5	1552.5	1492.5	1538.0	1487.5
bumblebox-01_2023-10-28_20-45-02	01	2023-10-28_20-45-02	7	1	1934.25	1242.5	1917.5	1271.0
bumblebox-01_2023-10-28_20-45-02	01	2023-10-28_20-45-02	7	8	1585.0	1202.75	1562.5	1195.5
bumblebox-01_2023-10-28_20-45-02	01	2023-10-28_20-45-02	7	9	2439.5	1180.0	2435.0	1210.5
bumblebox-01_2023-10-28_20-45-02	01	2023-10-28_20-45-02	7	11	1758.25	1047.75	1784.5	1037.0
bumblebox-01_2023-10-28_20-45-02	01	2023-10-28_20-45-02	7	0	2102.25	1016.0	2130.0	1028.0
bumblebox-01_2023-10-28_20-45-02	01	2023-10-28_20-45-02	7	3	1336.5	948.5	1305.5	945.5
bumblebox-01_2023-10-28_20-45-02	01	2023-10-28_20-45-02	7	13	838.25	1127.25	830.5	1099.5
bumblebox-01_2023-10-28_20-45-02	01	2023-10-28_20-45-02	8	12	2211.5	2051.75	2221.0	2072.5
bumblebox-01_2023-10-28_20-45-02	01	2023-10-28_20-45-02	8	7	2101.75	1626.75	2094.0	1659.0
bumblebox-01_2023-10-28_20-45-02	01	2023-10-28_20-45-02	8	5	1567.0	1491.75	1548.5	1486.5
bumblebox-01_2023-10-28_20-45-02	01	2023-10-28_20-45-02	8	1	1909.75	1332.5	1900.0	1364.5
bumblebox-01_2023-10-28_20-45-02	01	2023-10-28_20-45-02	8	8	1576.75	1215.25	1557.0	1205.0
bumblebox-01_2023-10-28_20-45-02	01	2023-10-28_20-45-02	8	9	2440.25	1181.75	2435.5	1212.5
bumblebox-01_2023-10-28_20-45-02	01	2023-10-28_20-45-02	8	0	2109.5	1018.0	2137.5	1029.5
bumblebox-01_2023-10-28_20-45-02	01	2023-10-28_20-45-02	8	11	1789.0	1010.75	1808.0	992.5
bumblebox-01_2023-10-28_20-45-02	01	2023-10-28_20-45-02	8	3	1334.75	944.75	1303.5	940.0
bumblebox-01_2023-10-28_20-45-02	01	2023-10-28_20-45-02	8	2	2693.0	2576.75	2678.5	2549.5
bumblebox-01_2023-10-28_20-45-02	01	2023-10-28_20-45-02	8	13	838.5	1126.75	830.5	1099.0
bumblebox-01_2023-10-28_20-45-02	01	2023-10-28_20-45-02	9	2	2692.5	2577.0	2678.0	2550.0
bumblebox-01_2023-10-28_20-45-02	01	2023-10-28_20-45-02	9	12	2233.25	2047.5	2255.0	2063.5
bumblebox-01_2023-10-28_20-45-02	01	2023-10-28_20-45-02	9	7	2099.25	1619.0	2090.5	1651.5
bumblebox-01_2023-10-28_20-45-02	01	2023-10-28_20-45-02	9	5	1566.25	1483.5	1550.0	1476.5
bumblebox-01_2023-10-28_20-45-02	01	2023-10-28_20-45-02	9	1	1936.25	1307.0	1920.0	1336.0
bumblebox-01_2023-10-28_20-45-02	01	2023-10-28_20-45-02	9	8	1576.25	1220.75	1559.5	1208.5
bumblebox-01_2023-10-28_20-45-02	01	2023-10-28_20-45-02	9	9	2438.25	1184.5	2433.0	1215.0
bumblebox-01_2023-10-28_20-45-02	01	2023-10-28_20-45-02	9	0	2110.5	1020.75	2138.5	1032.0
bumblebox-01_2023-10-28_20-45-02	01	2023-10-28_20-45-02	9	11	1802.5	973.25	1821.5	952.5
bumblebox-01_2023-10-28_20-45-02	01	2023-10-28_20-45-02	9	3	1332.75	944.75	1301.5	939.0
bumblebox-01_2023-10-28_20-45-02	01	2023-10-28_20-45-02	9	13	839.0	1126.0	831.0	1098.5
bumblebox-01_2023-10-28_20-45-02	01	2023-10-28_20-45-02	10	12	2240.75	2048.25	2263.0	2063.0
bumblebox-01_2023-10-28_20-45-02	01	2023-10-28_20-45-02	10	7	2093.25	1608.5	2082.5	1639.5
bumblebox-01_2023-10-28_20-45-02	01	2023-10-28_20-45-02	10	5	1566.75	1475.5	1551.5	1468.5
bumblebox-01_2023-10-28_20-45-02	01	2023-10-28_20-45-02	10	1	1948.5	1311.25	1931.0	1340.0
bumblebox-01_2023-10-28_20-45-02	01	2023-10-28_20-45-02	10	8	1573.5	1218.25	1557.5	1205.0
bumblebox-01_2023-10-28_20-45-02	01	2023-10-28_20-45-02	10	9	2438.5	1186.0	2433.5	1216.5
bumblebox-01_2023-10-28_20-45-02	01	2023-10-28_20-45-02	10	0	2109.75	1019.75	2138.0	1030.0
bumblebox-01_2023-10-28_20-45-02	01	2023-10-28_20-45-02	10	3	1330.75	941.0	1299.5	935.0
bumblebox-01_2023-10-28_20-45-02	01	2023-10-28_20-45-02	10	11	1846.5	905.75	1868.0	889.0
bumblebox-01_2023-10-28_20-45-02	01	2023-10-28_20-45-02	10	2	2692.25	2577.0	2678.0	2550.0
bumblebox-01_2023-10-28_20-45-02	01	2023-10-28_20-45-02	10	13	839.0	1126.5	831.0	1098.5
bumblebox-01_2023-10-28_20-45-02	01	2023-10-28_20-45-02	11	12	2241.25	2047.0	2265.5	2060.5
bumblebox-01_2023-10-28_20-45-02	01	2023-10-28_20-45-02	11	7	2090.25	1597.25	2079.0	1628.0
bumblebox-01_2023-10-28_20-45-02	01	2023-10-28_20-45-02	11	5	1567.25	1485.75	1549.5	1479.5
bumblebox-01_2023-10-28_20-45-02	01	2023-10-28_20-45-02	11	1	1952.5	1320.75	1932.5	1348.0
bumblebox-01_2023-10-28_20-45-02	01	2023-10-28_20-45-02	11	8	1568.0	1216.75	1552.5	1202.0
bumblebox-01_2023-10-28_20-45-02	01	2023-10-28_20-45-02	11	9	2440.25	1186.75	2435.5	1217.0
bumblebox-01_2023-10-28_20-45-02	01	2023-10-28_20-45-02	11	0	2120.5	1024.5	2149.5	1032.0
bumblebox-01_2023-10-28_20-45-02	01	2023-10-28_20-45-02	11	3	1332.75	939.5	1302.0	933.0
bumblebox-01_2023-10-28_20-45-02	01	2023-10-28_20-45-02	11	11	1950.75	857.75	1975.5	849.5
bumblebox-01_2023-10-28_20-45-02	01	2023-10-28_20-45-02	11	2	2692.75	2576.5	2679.0	2549.0
bumblebox-01_2023-10-28_20-45-02	01	2023-10-28_20-45-02	11	13	838.5	1126.25	830.5	1098.5
bumblebox-01_2023-10-28_20-45-02	01	2023-10-28_20-45-02	12	12	2234.25	2041.5	2253.0	2060.0
bumblebox-01_2023-10-28_20-45-02	01	2023-10-28_20-45-02	12	7	2092.0	1593.25	2079.5	1623.0
bumblebox-01_2023-10-28_20-45-02	01	2023-10-28_20-45-02	12	5	1559.75	1497.0	1543.0	1490.5
bumblebox-01_2023-10-28_20-45-02	01	2023-10-28_20-45-02	12	1	1953.5	1329.5	1934.5	1357.0
bumblebox-01_2023-10-28_20-45-02	01	2023-10-28_20-45-02	12	8	1566.25	1217.25	1550.5	1203.0
bumblebox-01_2023-10-28_20-45-02	01	2023-10-28_20-45-02	12	9	2439.5	1187.25	2434.5	1218.0
bumblebox-01_2023-10-28_20-45-02	01	2023-10-28_20-45-02	12	0	2130.0	1019.5	2159.5	1022.0
bumblebox-01_2023-10-28_20-45-02	01	2023-10-28_20-45-02	12	3	1332.75	939.5	1302.0	932.5
bumblebox-01_2023-10-28_20-45-02	01	2023-10-28_20-45-02	12	11	2050.0	833.25	2078.0	835.5
bumblebox-01_2023-10-28_20-45-02	01	2023-10-28_20-45-02	12	2	2692.75	2577.0	2678.5	2550.0
bumblebox-01_2023-10-28_20-45-02	01	2023-10-28_20-45-02	12	13	838.5	1126.5	831.0	1098.5
bumblebox-01_2023-10-28_20-45-02	01	2023-10-28_20-45-02	13	12	2198.0	2011.0	2199.5	2038.0
bumblebox-01_2023-10-28_20-45-02	01	2023-10-28_20-45-02	13	10	1929.0	1786.0	1941.0	1803.0
bumblebox-01_2023-10-28_20-45-02	01	2023-10-28_20-45-02	13	7	2085.25	1589.25	2072.5	1619.5
bumblebox-01_2023-10-28_20-45-02	01	2023-10-28_20-45-02	13	5	1546.25	1473.75	1533.0	1451.0
bumblebox-01_2023-10-28_20-45-02	01	2023-10-28_20-45-02	13	1	1970.5	1307.25	1953.0	1334.5
bumblebox-01_2023-10-28_20-45-02	01	2023-10-28_20-45-02	13	8	1558.0	1233.25	1540.5	1218.5
bumblebox-01_2023-10-28_20-45-02	01	2023-10-28_20-45-02	13	9	2440.25	1187.75	2435.5	1218.5
bumblebox-01_2023-10-28_20-45-02	01	2023-10-28_20-45-02	13	0	2132.25	1015.25	2162.0	1012.5
bumblebox-01_2023-10-28_20-45-02	01	2023-10-28_20-45-02	13	3	1331.25	939.75	1300.5	933.0
bumblebox-01_2023-10-28_20-45-02	01	2023-10-28_20-45-02	13	11	2122.0	872.0	2148.0	882.0
bumblebox-01_2023-10-28_20-45-02	01	2023-10-28_20-45-02	13	2	2692.75	2576.25	2678.5	2549.0
bumblebox-01_2023-10-28_20-45-02	01	2023-10-28_20-45-02	13	13	839.25	1126.25	831.5	1099.0
bumblebox-01_2023-10-28_20-45-02	01	2023-10-28_20-45-02	14	2	2693.0	2576.75	2678.5	2550.5
bumblebox-01_2023-10-28_20-45-02	01	2023-10-28_20-45-02	14	12	2160.75	2011.75	2143.0	2025.5
bumblebox-01_2023-10-28_20-45-02	01	2023-10-28_20-45-02	14	5	1671.5	1584.5	1679.0	1556.0
bumblebox-01_2023-10-28_20-45-02	01	2023-10-28_20-45-02	14	7	2090.5	1568.75	2077.0	1597.5
bumblebox-01_2023-10-28_20-45-02	01	2023-10-28_20-45-02	14	1	1965.75	1320.5	1950.0	1349.5
bumblebox-01_2023-10-28_20-45-02	01	2023-10-28_20-45-02	14	8	1563.25	1228.75	1545.0	1212.0
bumblebox-01_2023-10-28_20-45-02	01	2023-10-28_20-45-02	14	9	2440.25	1188.5	2435.0	1219.5
bumblebox-01_2023-10-28_20-45-02	01	2023-10-28_20-45-02	14	0	2136.5	1021.25	2166.5	1019.0
bumblebox-01_2023-10-28_20-45-02	01	2023-10-28_20-45-02	14	3	1332.25	938.75	1301.0	931.5
bumblebox-01_2023-10-28_20-45-02	01	2023-10-28_20-45-02	14	11	2220.0	857.5	2244.5	870.5
bumblebox-01_2023-10-28_20-45-02	01	2023-10-28_20-45-02	14	13	838.75	1135.75	829.5	1107.5
bumblebox-01_2023-10-28_20-45-02	01	2023-10-28_20-45-02	15	2	2692.25	2577.0	2678.0	2550.0
bumblebox-01_2023-10-28_20-45-02	01	2023-10-28_20-45-02	15	12	2142.75	1994.5	2120.0	2002.0
bumblebox-01_2023-10-28_20-45-02	01	2023-10-28_20-45-02	15	7	2162.0	1589.0	2143.5	1613.5
bumblebox-01_2023-10-28_20-45-02	01	2023-10-28_20-45-02	15	5	1807.5	1529.5	1826.5	1503.0
bumblebox-01_2023-10-28_20-45-02	01	2023-10-28_20-45-02	15	1	1960.0	1319.25	1944.0	1349.0
bumblebox-01_2023-10-28_20-45-02	01	2023-10-28_20-45-02	15	8	1567.25	1224.25	1548.5	1206.0
bumblebox-01_2023-10-28_20-45-02	01	2023-10-28_20-45-02	15	9	2442.0	1191.25	2436.0	1221.5
bumblebox-01_2023-10-28_20-45-02	01	2023-10-28_20-45-02	15	0	2144.25	1030.25	2173.5	1029.0
bumblebox-01_2023-10-28_20-45-02	01	2023-10-28_20-45-02	15	3	1334.0	939.0	1303.0	932.0
bumblebox-01_2023-10-28_20-45-02	01	2023-10-28_20-45-02	15	11	2271.5	889.75	2296.5	904.5
bumblebox-01_2023-10-28_20-45-02	01	2023-10-28_20-45-02	15	13	840.5	1135.25	832.0	1107.0
bumblebox-01_2023-10-28_20-45-02	01	2023-10-28_20-45-02	16	2	2692.75	2576.75	2678.5	2550.0
bumblebox-01_2023-10-28_20-45-02	01	2023-10-28_20-45-02	16	12	2168.25	2007.0	2142.0	2019.0
bumblebox-01_2023-10-28_20-45-02	01	2023-10-28_20-45-02	16	10	1929.0	1862.5	1936.5	1877.5
bumblebox-01_2023-10-28_20-45-02	01	2023-10-28_20-45-02	16	5	1839.25	1612.75	1865.5	1611.5
bumblebox-01_2023-10-28_20-45-02	01	2023-10-28_20-45-02	16	7	2118.25	1577.25	2108.5	1607.0
bumblebox-01_2023-10-28_20-45-02	01	2023-10-28_20-45-02	16	1	1975.5	1286.25	1957.5	1313.0
bumblebox-01_2023-10-28_20-45-02	01	2023-10-28_20-45-02	16	8	1560.0	1216.75	1537.5	1210.5
bumblebox-01_2023-10-28_20-45-02	01	2023-10-28_20-45-02	16	9	2441.75	1192.75	2435.0	1223.0
bumblebox-01_2023-10-28_20-45-02	01	2023-10-28_20-45-02	16	0	2150.0	1031.75	2179.5	1032.5
bumblebox-01_2023-10-28_20-45-02	01	2023-10-28_20-45-02	16	3	1333.5	939.25	1302.5	932.5
bumblebox-01_2023-10-28_20-45-02	01	2023-10-28_20-45-02	16	11	2372.25	886.25	2398.0	893.0
bumblebox-01_2023-10-28_20-45-02	01	2023-10-28_20-45-02	16	13	840.75	1134.25	832.5	1106.0
bumblebox-01_2023-10-28_20-45-02	01	2023-10-28_20-45-02	17	12	2140.75	1993.75	2110.5	1988.5
bumblebox-01_2023-10-28_20-45-02	01	2023-10-28_20-45-02	17	7	2123.0	1580.25	2113.5	1609.0
bumblebox-01_2023-10-28_20-45-02	01	2023-10-28_20-45-02	17	1	1975.0	1281.0	1960.0	1310.5
bumblebox-01_2023-10-28_20-45-02	01	2023-10-28_20-45-02	17	8	1566.5	1204.0	1546.5	1195.0
bumblebox-01_2023-10-28_20-45-02	01	2023-10-28_20-45-02	17	9	2441.75	1192.5	2435.5	1222.5
bumblebox-01_2023-10-28_20-45-02	01	2023-10-28_20-45-02	17	0	2149.0	1041.0	2178.0	1046.0
bumblebox-01_2023-10-28_20-45-02	01	2023-10-28_20-45-02	17	3	1331.75	938.5	1300.5	931.5
bumblebox-01_2023-10-28_20-45-02	01	2023-10-28_20-45-02	17	11	2418.75	846.5	2447.0	849.0
bumblebox-01_2023-10-28_20-45-02	01	2023-10-28_20-45-02	17	2	2692.75	2576.5	2679.0	2549.5
bumblebox-01_2023-10-28_20-45-02	01	2023-10-28_20-45-02	17	5	1849.25	1651.0	1855.5	1655.5
bumblebox-01_2023-10-28_20-45-02	01	2023-10-28_20-45-02	17	13	840.25	1134.25	832.0	1106.0
bumblebox-01_2023-10-28_20-45-02	01	2023-10-28_20-45-02	18	12	2130.75	1982.0	2101.0	1974.0
bumblebox-01_2023-10-28_20-45-02	01	2023-10-28_20-45-02	18	7	2116.25	1567.5	2105.0	1595.0
bumblebox-01_2023-10-28_20-45-02	01	2023-10-28_20-45-02	18	1	1964.0	1286.0	1947.0	1315.0
bumblebox-01_2023-10-28_20-45-02	01	2023-10-28_20-45-02	18	8	1568.5	1207.25	1547.0	1199.0
bumblebox-01_2023-10-28_20-45-02	01	2023-10-28_20-45-02	18	9	2442.25	1193.0	2436.0	1222.5
bumblebox-01_2023-10-28_20-45-02	01	2023-10-28_20-45-02	18	0	2148.75	1049.25	2175.5	1062.0
bumblebox-01_2023-10-28_20-45-02	01	2023-10-28_20-45-02	18	3	1333.0	937.5	1302.0	930.5
bumblebox-01_2023-10-28_20-45-02	01	2023-10-28_20-45-02	18	11	2462.0	809.25	2489.0	812.0
bumblebox-01_2023-10-28_20-45-02	01	2023-10-28_20-45-02	18	2	2693.0	2577.0	2678.5	2549.5
bumblebox-01_2023-10-28_20-45-02	01	2023-10-28_20-45-02	18	13	840.0	1134.0	831.5	1106.0
bumblebox-01_2023-10-28_20-45-02	01	2023-10-28_20-45-02	19	2	2692.25	2576.5	2678.0	2549.5
bumblebox-01_2023-10-28_20-45-02	01	2023-10-28_20-45-02	19	12	2145.0	1986.5	2113.0	1979.0
bumblebox-01_2023-10-28_20-45-02	01	2023-10-28_20-45-02	19	5	1801.0	1631.75	1777.0	1638.0
bumblebox-01_2023-10-28_20-45-02	01	2023-10-28_20-45-02	19	7	2098.75	1608.5	2088.5	1639.0
bumblebox-01_2023-10-28_20-45-02	01	2023-10-28_20-45-02	19	1	1956.25	1284.5	1937.5	1312.5
bumblebox-01_2023-10-28_20-45-02	01	2023-10-28_20-45-02	19	8	1582.25	1204.5	1568.5	1185.5
bumblebox-01_2023-10-28_20-45-02	01	2023-10-28_20-45-02	19	9	2442.5	1192.25	2436.0	1222.5
bumblebox-01_2023-10-28_20-45-02	01	2023-10-28_20-45-02	19	0	2150.0	1069.0	2175.0	1084.0
bumblebox-01_2023-10-28_20-45-02	01	2023-10-28_20-45-02	19	3	1335.25	937.75	1304.0	930.0
bumblebox-01_2023-10-28_20-45-02	01	2023-10-28_20-45-02	19	11	2487.0	873.0	2505.5	895.0
bumblebox-01_2023-10-28_20-45-02	01	2023-10-28_20-45-02	19	13	840.5	1133.5	832.5	1105.5
bumblebox-01_2023-10-28_20-45-02	01	2023-10-28_20-45-02	20	2	2692.0	2577.25	2677.5	2550.0
bumblebox-01_2023-10-28_20-45-02	01	2023-10-28_20-45-02	20	12	2123.5	1979.75	2091.5	1978.5
bumblebox-01_2023-10-28_20-45-02	01	2023-10-28_20-45-02	20	5	1773.5	1621.5	1756.0	1630.0
bumblebox-01_2023-10-28_20-45-02	01	2023-10-28_20-45-02	20	1	1957.0	1278.25	1937.5	1305.5
bumblebox-01_2023-10-28_20-45-02	01	2023-10-28_20-45-02	20	8	1563.25	1235.0	1548.0	1217.5
bumblebox-01_2023-10-28_20-45-02	01	2023-10-28_20-45-02	20	9	2439.5	1194.25	2434.5	1224.5
bumblebox-01_2023-10-28_20-45-02	01	2023-10-28_20-45-02	20	0	2160.0	1067.75	2185.0	1083.5
bumblebox-01_2023-10-28_20-45-02	01	2023-10-28_20-45-02	20	11	2523.0	979.0	2534.0	1006.0
bumblebox-01_2023-10-28_20-45-02	01	2023-10-28_20-45-02	20	3	1334.0	938.0	1303.5	931.0
bumblebox-01_2023-10-28_20-45-02	01	2023-10-28_20-45-02	20	13	840.5	1133.25	832.5	1105.5
bumblebox-01_2023-10-28_20-45-02	01	2023-10-28_20-45-02	21	2	2692.5	2577.25	2677.5	2550.0
bumblebox-01_2023-10-28_20-45-02	01	2023-10-28_20-45-02	21	12	2112.0	1971.75	2081.5	1968.5
bumblebox-01_2023-10-28_20-45-02	01	2023-10-28_20-45-02	21	5	1767.75	1641.25	1757.5	1650.0
bumblebox-01_2023-10-28_20-45-02	01	2023-10-28_20-45-02	21	7	2106.25	1598.75	2094.5	1628.0
bumblebox-01_2023-10-28_20-45-02	01	2023-10-28_20-45-02	21	1	1955.75	1279.25	1936.0	1306.5
bumblebox-01_2023-10-28_20-45-02	01	2023-10-28_20-45-02	21	8	1562.0	1225.0	1544.0	1210.5
bumblebox-01_2023-10-28_20-45-02	01	2023-10-28_20-45-02	21	9	2409.25	1214.75	2426.5	1238.0
bumblebox-01_2023-10-28_20-45-02	01	2023-10-28_20-45-02	21	0	2161.5	1077.75	2186.5	1094.0
bumblebox-01_2023-10-28_20-45-02	01	2023-10-28_20-45-02	21	11	2586.25	1009.25	2599.5	1033.5
bumblebox-01_2023-10-28_20-45-02	01	2023-10-28_20-45-02	21	3	1333.5	938.5	1303.0	931.5
bumblebox-01_2023-10-28_20-45-02	01	2023-10-28_20-45-02	21	13	840.25	1133.0	832.0	1104.5
bumblebox-01_2023-10-28_20-45-02	01	2023-10-28_20-45-02	22	2	2693.0	2577.0	2678.5	2549.5
bumblebox-01_2023-10-28_20-45-02	01	2023-10-28_20-45-02	22	12	2107.25	1967.5	2077.0	1962.0
bumblebox-01_2023-10-28_20-45-02	01	2023-10-28_20-45-02	22	5	1764.25	1637.5	1755.5	1646.5
bumblebox-01_2023-10-28_20-45-02	01	2023-10-28_20-45-02	22	1	1954.25	1280.5	1933.5	1307.0
bumblebox-01_2023-10-28_20-45-02	01	2023-10-28_20-45-02	22	9	2419.0	1210.0	2445.0	1225.0
bumblebox-01_2023-10-28_20-45-02	01	2023-10-28_20-45-02	22	8	1568.0	1211.25	1550.0	1198.5
bumblebox-01_2023-10-28_20-45-02	01	2023-10-28_20-45-02	22	13	841.0	1132.75	833.0	1105.0
bumblebox-01_2023-10-28_20-45-02	01	2023-10-28_20-45-02	22	0	2155.0	1089.75	2179.0	1109.5
bumblebox-01_2023-10-28_20-45-02	01	2023-10-28_20-45-02	22	11	2597.0	1008.75	2598.0	1038.5
bumblebox-01_2023-10-28_20-45-02	01	2023-10-28_20-45-02	22	3	1331.5	937.0	1300.5	930.0
bumblebox-01_2023-10-28_20-45-02	01	2023-10-28_20-45-02	23	2	2692.5	2576.5	2678.0	2549.0
bumblebox-01_2023-10-28_20-45-02	01	2023-10-28_20-45-02	23	12	2119.25	1981.5	2087.5	1981.0
bumblebox-01_2023-10-28_20-45-02	01	2023-10-28_20-45-02	23	10	1929.5	1914.0	1933.5	1942.5
bumblebox-01_2023-10-28_20-45-02	01	2023-10-28_20-45-02	23	7	2111.25	1600.25	2101.0	1630.0
bumblebox-01_2023-10-28_20-45-02	01	2023-10-28_20-45-02	23	1	1953.5	1284.0	1940.0	1314.0
bumblebox-01_2023-10-28_20-45-02	01	2023-10-28_20-45-02	23	9	2416.5	1219.5	2443.0	1234.0
bumblebox-01_2023-10-28_20-45-02	01	2023-10-28_20-45-02	23	8	1564.0	1216.5	1546.0	1203.0
bumblebox-01_2023-10-28_20-45-02	01	2023-10-28_20-45-02	23	0	2138.5	1097.5	2159.0	1121.0
bumblebox-01_2023-10-28_20-45-02	01	2023-10-28_20-45-02	23	11	2587.25	1067.25	2579.5	1095.5
bumblebox-01_2023-10-28_20-45-02	01	2023-10-28_20-45-02	23	3	1329.25	937.0	1298.5	930.5
bumblebox-01_2023-10-28_20-45-02	01	2023-10-28_20-45-02	23	13	841.0	1132.25	833.0	1104.0
bumblebox-01_2023-10-28_20-45-02	01	2023-10-28_20-45-02	24	2	2692.5	2577.25	2678.0	2550.0
bumblebox-01_2023-10-28_20-45-02	01	2023-10-28_20-45-02	24	12	2111.0	1975.5	2080.0	1972.5
bumblebox-01_2023-10-28_20-45-02	01	2023-10-28_20-45-02	24	10	1933.5	1911.25	1936.0	1940.0
bumblebox-01_2023-10-28_20-45-02	01	2023-10-28_20-45-02	24	7	2107.5	1608.0	2096.0	1638.0
bumblebox-01_2023-10-28_20-45-02	01	2023-10-28_20-45-02	24	1	1950.75	1284.75	1932.0	1312.5
bumblebox-01_2023-10-28_20-45-02	01	2023-10-28_20-45-02	24	9	2418.75	1222.75	2446.0	1236.0
bumblebox-01_2023-10-28_20-45-02	01	2023-10-28_20-45-02	24	8	1570.25	1213.5	1550.5	1198.0
bumblebox-01_2023-10-28_20-45-02	01	2023-10-28_20-45-02	24	0	2137.25	1151.0	2148.5	1181.0
bumblebox-01_2023-10-28_20-45-02	01	2023-10-28_20-45-02	24	11	2608.75	1129.0	2611.0	1157.5
bumblebox-01_2023-10-28_20-45-02	01	2023-10-28_20-45-02	24	13	841.5	1132.25	832.5	1104.0
bumblebox-01_2023-10-28_20-45-02	01	2023-10-28_20-45-02	24	3	1330.75	936.25	1299.5	930.0
bumblebox-01_2023-10-28_20-45-02	01	2023-10-28_20-45-02	25	2	2692.5	2577.0	2678.5	2550.0
bumblebox-01_2023-10-28_20-45-02	01	2023-10-28_20-45-02	25	12	2109.25	1975.75	2077.5	1972.0
bumblebox-01_2023-10-28_20-45-02	01	2023-10-28_20-45-02	25	10	1936.75	1938.75	1950.0	1966.5
bumblebox-01_2023-10-28_20-45-02	01	2023-10-28_20-45-02	25	5	1749.75	1627.5	1722.5	1622.0
bumblebox-01_2023-10-28_20-45-02	01	2023-10-28_20-45-02	25	7	2112.0	1586.75	2098.0	1614.0
bumblebox-01_2023-10-28_20-45-02	01	2023-10-28_20-45-02	25	1	1949.0	1293.5	1928.5	1320.5
bumblebox-01_2023-10-28_20-45-02	01	2023-10-28_20-45-02	25	9	2472.25	1224.25	2489.5	1246.5
bumblebox-01_2023-10-28_20-45-02	01	2023-10-28_20-45-02	25	8	1570.75	1207.25	1552.0	1191.5
bumblebox-01_2023-10-28_20-45-02	01	2023-10-28_20-45-02	25	0	2130.0	1194.5	2133.5	1226.0
bumblebox-01_2023-10-28_20-45-02	01	2023-10-28_20-45-02	25	11	2663.0	1167.0	2675.5	1192.0
bumblebox-01_2023-10-28_20-45-02	01	2023-10-28_20-45-02	25	3	1331.5	937.25	1300.5	930.0
bumblebox-01_2023-10-28_20-45-02	01	2023-10-28_20-45-02	25	13	841.75	1132.0	833.5	1104.0
bumblebox-01_2023-10-28_20-45-02	01	2023-10-28_20-45-02	26	2	2692.5	2576.75	2678.5	2549.5
bumblebox-01_2023-10-28_20-45-02	01	2023-10-28_20-45-02	26	12	2104.75	1972.25	2074.0	1968.0
bumblebox-01_2023-10-28_20-45-02	01	2023-10-28_20-45-02	26	10	1952.75	1977.0	1961.5	2001.5
bumblebox-01_2023-10-28_20-45-02	01	2023-10-28_20-45-02	26	5	1737.5	1623.0	1710.5	1615.5
bumblebox-01_2023-10-28_20-45-02	01	2023-10-28_20-45-02	26	1	1944.0	1304.75	1924.5	1332.0
bumblebox-01_2023-10-28_20-45-02	01	2023-10-28_20-45-02	26	9	2472.5	1231.5	2487.0	1256.0
bumblebox-01_2023-10-28_20-45-02	01	2023-10-28_20-45-02	26	8	1570.5	1199.5	1553.0	1186.5
bumblebox-01_2023-10-28_20-45-02	01	2023-10-28_20-45-02	26	11	2642.75	1186.5	2641.0	1216.5
bumblebox-01_2023-10-28_20-45-02	01	2023-10-28_20-45-02	26	3	1331.5	936.5	1300.5	930.0
bumblebox-01_2023-10-28_20-45-02	01	2023-10-28_20-45-02	26	13	841.25	1132.0	833.0	1104.5
bumblebox-01_2023-10-28_20-45-02	01	2023-10-28_20-45-02	27	12	2104.75	1971.25	2074.5	1966.5
bumblebox-01_2023-10-28_20-45-02	01	2023-10-28_20-45-02	27	5	1743.0	1621.75	1716.0	1614.5
bumblebox-01_2023-10-28_20-45-02	01	2023-10-28_20-45-02	27	7	2125.0	1613.0	2115.0	1644.5
bumblebox-01_2023-10-28_20-45-02	01	2023-10-28_20-45-02	27	1	1935.5	1319.75	1917.5	1348.0
bumblebox-01_2023-10-28_20-45-02	01	2023-10-28_20-45-02	27	9	2441.25	1226.75	2457.0	1253.0
bumblebox-01_2023-10-28_20-45-02	01	2023-10-28_20-45-02	27	11	2612.5	1204.75	2603.0	1233.0
bumblebox-01_2023-10-28_20-45-02	01	2023-10-28_20-45-02	27	8	1580.75	1182.25	1563.5	1170.5
bumblebox-01_2023-10-28_20-45-02	01	2023-10-28_20-45-02	27	3	1331.0	936.0	1300.0	929.5
bumblebox-01_2023-10-28_20-45-02	01	2023-10-28_20-45-02	27	2	2692.0	2577.0	2678.0	2550.0
bumblebox-01_2023-10-28_20-45-02	01	2023-10-28_20-45-02	27	13	841.5	1131.5	833.0	1103.5
bumblebox-01_2023-10-28_20-45-02	01	2023-10-28_20-45-02	28	2	2692.25	2576.5	2677.5	2548.5
bumblebox-01_2023-10-28_20-45-02	01	2023-10-28_20-45-02	28	12	2103.75	1971.25	2073.5	1966.0
bumblebox-01_2023-10-28_20-45-02	01	2023-10-28_20-45-02	28	5	1741.25	1619.0	1714.5	1610.5
bumblebox-01_2023-10-28_20-45-02	01	2023-10-28_20-45-02	28	1	1932.25	1327.25	1914.0	1355.0
bumblebox-01_2023-10-28_20-45-02	01	2023-10-28_20-45-02	28	11	2624.0	1250.75	2613.0	1278.0
bumblebox-01_2023-10-28_20-45-02	01	2023-10-28_20-45-02	28	9	2431.5	1233.0	2436.5	1262.0
bumblebox-01_2023-10-28_20-45-02	01	2023-10-28_20-45-02	28	8	1584.5	1176.75	1571.5	1160.0
bumblebox-01_2023-10-28_20-45-02	01	2023-10-28_20-45-02	28	3	1331.0	936.25	1300.0	929.0
bumblebox-01_2023-10-28_20-45-02	01	2023-10-28_20-45-02	28	13	841.0	1131.5	832.5	1103.5
bumblebox-01_2023-10-28_20-45-02	01	2023-10-28_20-45-02	29	12	2103.75	1971.0	2073.0	1966.0
bumblebox-01_2023-10-28_20-45-02	01	2023-10-28_20-45-02	29	7	2157.75	1623.5	2150.5	1656.5
bumblebox-01_2023-10-28_20-45-02	01	2023-10-28_20-45-02	29	5	1726.25	1615.75	1698.5	1605.5
bumblebox-01_2023-10-28_20-45-02	01	2023-10-28_20-45-02	29	11	2589.0	1280.75	2572.5	1304.5
bumblebox-01_2023-10-28_20-45-02	01	2023-10-28_20-45-02	29	1	1931.0	1262.5	1936.5	1294.5
bumblebox-01_2023-10-28_20-45-02	01	2023-10-28_20-45-02	29	9	2410.25	1239.0	2411.0	1268.0
bumblebox-01_2023-10-28_20-45-02	01	2023-10-28_20-45-02	29	8	1594.5	1165.75	1578.5	1151.5
bumblebox-01_2023-10-28_20-45-02	01	2023-10-28_20-45-02	29	3	1331.25	936.0	1300.5	928.5
bumblebox-01_2023-10-28_20-45-02	01	2023-10-28_20-45-02	29	2	2692.5	2576.75	2678.5	2549.5
bumblebox-01_2023-10-28_20-45-02	01	2023-10-28_20-45-02	29	13	841.0	1131.25	832.5	1103.0
bumblebox-01_2023-10-28_20-45-02	01	2023-10-28_20-45-02	30	12	2104.25	1971.25	2073.0	1966.0
bumblebox-01_2023-10-28_20-45-02	01	2023-10-28_20-45-02	30	7	2160.75	1617.25	2152.0	1650.0
bumblebox-01_2023-10-28_20-45-02	01	2023-10-28_20-45-02	30	11	2547.25	1333.5	2529.5	1357.0
bumblebox-01_2023-10-28_20-45-02	01	2023-10-28_20-45-02	30	1	1971.25	1316.0	1989.0	1344.0
bumblebox-01_2023-10-28_20-45-02	01	2023-10-28_20-45-02	30	9	2384.75	1234.5	2383.0	1264.5
bumblebox-01_2023-10-28_20-45-02	01	2023-10-28_20-45-02	30	8	1590.25	1176.5	1571.5	1164.0
bumblebox-01_2023-10-28_20-45-02	01	2023-10-28_20-45-02	30	13	841.25	1132.0	833.0	1104.0
bumblebox-01_2023-10-28_20-45-02	01	2023-10-28_20-45-02	30	3	1331.25	935.75	1300.5	929.0
bumblebox-01_2023-10-28_20-45-02	01	2023-10-28_20-45-02	30	2	2692.0	2576.75	2678.0	2549.5
bumblebox-01_2023-10-28_20-45-02	01	2023-10-28_20-45-02	31	12	2102.5	1971.25	2072.0	1965.5
bumblebox-01_2023-10-28_20-45-02	01	2023-10-28_20-45-02	31	7	2156.75	1584.75	2145.0	1615.5
bumblebox-01_2023-10-28_20-45-02	01	2023-10-28_20-45-02	31	1	1952.25	1273.75	1969.5	1301.0
bumblebox-01_2023-10-28_20-45-02	01	2023-10-28_20-45-02	31	9	2359.5	1245.0	2349.5	1275.0
bumblebox-01_2023-10-28_20-45-02	01	2023-10-28_20-45-02	31	8	1597.0	1174.25	1577.0	1162.5
bumblebox-01_2023-10-28_20-45-02	01	2023-10-28_20-45-02	31	3	1331.25	935.5	1300.5	928.5
bumblebox-01_2023-10-28_20-45-02	01	2023-10-28_20-45-02	31	2	2692.0	2577.25	2677.5	2550.0
bumblebox-01_2023-10-28_20-45-02	01	2023-10-28_20-45-02	31	5	1568.5	1561.25	1550.5	1540.0
bumblebox-01_2023-10-28_20-45-02	01	2023-10-28_20-45-02	31	11	2530.5	1411.25	2524.0	1440.5
bumblebox-01_2023-10-28_20-45-02	01	2023-10-28_20-45-02	31	13	841.5	1131.25	833.5	1103.0
bumblebox-01_2023-10-28_20-45-02	01	2023-10-28_20-45-02	32	12	2102.0	1970.5	2072.0	1965.0
bumblebox-01_2023-10-28_20-45-02	01	2023-10-28_20-45-02	32	5	1552.5	1565.25	1536.0	1541.5
bumblebox-01_2023-10-28_20-45-02	01	2023-10-28_20-45-02	32	7	2148.5	1546.75	2134.0	1572.0
bumblebox-01_2023-10-28_20-45-02	01	2023-10-28_20-45-02	32	11	2570.5	1503.25	2578.5	1531.0
bumblebox-01_2023-10-28_20-45-02	01	2023-10-28_20-45-02	32	9	2314.0	1290.0	2293.0	1312.5
bumblebox-01_2023-10-28_20-45-02	01	2023-10-28_20-45-02	32	1	1973.5	1281.0	1985.5	1311.5
bumblebox-01_2023-10-28_20-45-02	01	2023-10-28_20-45-02	32	3	1331.5	934.5	1300.5	927.5
bumblebox-01_2023-10-28_20-45-02	01	2023-10-28_20-45-02	32	2	2692.0	2576.25	2677.5	2549.0
bumblebox-01_2023-10-28_20-45-02	01	2023-10-28_20-45-02	32	8	1588.25	1160.0	1565.0	1156.0
bumblebox-01_2023-10-28_20-45-02	01	2023-10-28_20-45-02	32	13	841.0	1131.75	832.5	1104.0
bumblebox-01_2023-10-28_20-45-02	01	2023-10-28_20-45-02	33	12	2102.25	1971.0	2072.0	1965.5
bumblebox-01_2023-10-28_20-45-02	01	2023-10-28_20-45-02	33	7	2190.5	1628.75	2186.0	1662.0
bumblebox-01_2023-10-28_20-45-02	01	2023-10-28_20-45-02	33	1	1998.0	1348.25	2004.0	1380.0
bumblebox-01_2023-10-28_20-45-02	01	2023-10-28_20-45-02	33	9	2315.5	1273.75	2290.5	1292.5
bumblebox-01_2023-10-28_20-45-02	01	2023-10-28_20-45-02	33	8	1617.5	1136.5	1601.0	1127.5
bumblebox-01_2023-10-28_20-45-02	01	2023-10-28_20-45-02	33	3	1331.75	934.75	1301.0	927.5
bumblebox-01_2023-10-28_20-45-02	01	2023-10-28_20-45-02	33	2	2692.0	2576.5	2677.5	2549.0
bumblebox-01_2023-10-28_20-45-02	01	2023-10-28_20-45-02	33	11	2595.75	1492.75	2604.0	1519.5
bumblebox-01_2023-10-28_20-45-02	01	2023-10-28_20-45-02	33	13	841.25	1131.0	832.5	1102.5
bumblebox-01_2023-10-28_20-45-02	01	2023-10-28_20-45-02	34	2	2692.0	2576.25	2678.0	2548.5
bumblebox-01_2023-10-28_20-45-02	01	2023-10-28_20-45-02	34	12	2102.25	1970.75	2071.5	1964.5
bumblebox-01_2023-10-28_20-45-02	01	2023-10-28_20-45-02	34	7	2173.75	1643.25	2166.0	1675.5
bumblebox-01_2023-10-28_20-45-02	01	2023-10-28_20-45-02	34	5	1546.5	1560.5	1532.5	1534.0
bumblebox-01_2023-10-28_20-45-02	01	2023-10-28_20-45-02	34	11	2626.0	1506.5	2639.5	1529.5
bumblebox-01_2023-10-28_20-45-02	01	2023-10-28_20-45-02	34	1	2003.25	1362.75	2007.0	1394.5
bumblebox-01_2023-10-28_20-45-02	01	2023-10-28_20-45-02	34	9	2316.5	1267.25	2291.5	1286.5
bumblebox-01_2023-10-28_20-45-02	01	2023-10-28_20-45-02	34	3	1331.5	934.75	1300.5	927.0
bumblebox-01_2023-10-28_20-45-02	01	2023-10-28_20-45-02	34	10	1994.0	2052.75	2007.5	2074.5
bumblebox-01_2023-10-28_20-45-02	01	2023-10-28_20-45-02	34	0	2056.5	1185.25	2044.5	1215.0
bumblebox-01_2023-10-28_20-45-02	01	2023-10-28_20-45-02	34	13	841.25	1131.0	833.0	1103.0
bumblebox-01_2023-10-28_20-45-02	01	2023-10-28_20-45-02	35	12	2100.5	1970.0	2070.0	1964.5
bumblebox-01_2023-10-28_20-45-02	01	2023-10-28_20-45-02	35	7	2165.5	1669.25	2159.5	1703.0
bumblebox-01_2023-10-28_20-45-02	01	2023-10-28_20-45-02	35	5	1544.5	1566.0	1531.5	1538.0
bumblebox-01_2023-10-28_20-45-02	01	2023-10-28_20-45-02	35	1	2006.25	1378.75	2009.5	1410.0
bumblebox-01_2023-10-28_20-45-02	01	2023-10-28_20-45-02	35	9	2343.5	1280.0	2324.5	1305.5
bumblebox-01_2023-10-28_20-45-02	01	2023-10-28_20-45-02	35	0	2083.75	1174.75	2084.0	1206.0
bumblebox-01_2023-10-28_20-45-02	01	2023-10-28_20-45-02	35	8	1597.5	1170.0	1570.5	1170.0
bumblebox-01_2023-10-28_20-45-02	01	2023-10-28_20-45-02	35	3	1331.0	934.5	1300.0	927.0
bumblebox-01_2023-10-28_20-45-02	01	2023-10-28_20-45-02	35	2	2692.75	2576.75	2678.5	2549.0
bumblebox-01_2023-10-28_20-45-02	01	2023-10-28_20-45-02	35	11	2641.75	1514.75	2655.5	1537.0
bumblebox-01_2023-10-28_20-45-02	01	2023-10-28_20-45-02	35	13	841.25	1131.5	832.5	1104.0
bumblebox-01_2023-10-28_20-45-02	01	2023-10-28_20-45-02	36	12	2101.75	1969.75	2071.0	1963.5
bumblebox-01_2023-10-28_20-45-02	01	2023-10-28_20-45-02	36	7	2146.5	1687.5	2136.0	1720.5
bumblebox-01_2023-10-28_20-45-02	01	2023-10-28_20-45-02	36	5	1549.25	1574.75	1536.0	1546.0
bumblebox-01_2023-10-28_20-45-02	01	2023-10-28_20-45-02	36	11	2611.75	1518.5	2616.5	1545.0
bumblebox-01_2023-10-28_20-45-02	01	2023-10-28_20-45-02	36	1	2004.75	1407.5	2001.5	1439.0
bumblebox-01_2023-10-28_20-45-02	01	2023-10-28_20-45-02	36	9	2355.25	1299.25	2341.0	1327.5
bumblebox-01_2023-10-28_20-45-02	01	2023-10-28_20-45-02	36	0	2108.0	1162.75	2108.5	1193.5
bumblebox-01_2023-10-28_20-45-02	01	2023-10-28_20-45-02	36	8	1597.25	1149.0	1575.0	1147.0
bumblebox-01_2023-10-28_20-45-02	01	2023-10-28_20-45-02	36	3	1330.75	934.0	1300.0	926.5
bumblebox-01_2023-10-28_20-45-02	01	2023-10-28_20-45-02	36	2	2692.0	2576.75	2677.5	2549.0
bumblebox-01_2023-10-28_20-45-02	01	2023-10-28_20-45-02	36	13	841.5	1131.5	833.0	1103.5
bumblebox-01_2023-10-28_20-45-02	01	2023-10-28_20-45-02	37	2	2691.75	2576.5	2677.0	2549.0
bumblebox-01_2023-10-28_20-45-02	01	2023-10-28_20-45-02	37	12	2101.25	1970.25	2071.0	1965.0
bumblebox-01_2023-10-28_20-45-02	01	2023-10-28_20-45-02	37	7	2163.75	1695.75	2158.0	1729.0
bumblebox-01_2023-10-28_20-45-02	01	2023-10-28_20-45-02	37	5	1564.0	1583.75	1549.0	1556.5
bumblebox-01_2023-10-28_20-45-02	01	2023-10-28_20-45-02	37	11	2590.5	1526.75	2586.0	1554.5
bumblebox-01_2023-10-28_20-45-02	01	2023-10-28_20-45-02	37	1	2011.5	1410.75	2010.5	1441.5
bumblebox-01_2023-10-28_20-45-02	01	2023-10-28_20-45-02	37	9	2365.0	1338.75	2352.5	1368.0
bumblebox-01_2023-10-28_20-45-02	01	2023-10-28_20-45-02	37	8	1617.5	1132.0	1599.0	1125.5
bumblebox-01_2023-10-28_20-45-02	01	2023-10-28_20-45-02	37	0	2134.75	1135.75	2137.5	1164.0
bumblebox-01_2023-10-28_20-45-02	01	2023-10-28_20-45-02	37	3	1330.25	934.0	1300.0	926.0
bumblebox-01_2023-10-28_20-45-02	01	2023-10-28_20-45-02	37	13	841.5	1130.75	833.5	1103.0
bumblebox-01_2023-10-28_20-45-02	01	2023-10-28_20-45-02	38	2	2692.0	2576.75	2677.5	2550.0
bumblebox-01_2023-10-28_20-45-02	01	2023-10-28_20-45-02	38	12	2100.75	1970.5	2070.5	1964.5
bumblebox-01_2023-10-28_20-45-02	01	2023-10-28_20-45-02	38	7	2170.75	1692.5	2167.5	1726.5
bumblebox-01_2023-10-28_20-45-02	01	2023-10-28_20-45-02	38	1	2015.0	1408.0	2013.0	1439.0
bumblebox-01_2023-10-28_20-45-02	01	2023-10-28_20-45-02	38	9	2379.0	1328.0	2364.0	1355.5
bumblebox-01_2023-10-28_20-45-02	01	2023-10-28_20-45-02	38	8	1606.75	1156.75	1582.0	1153.0
bumblebox-01_2023-10-28_20-45-02	01	2023-10-28_20-45-02	38	13	841.25	1131.5	833.0	1103.5
bumblebox-01_2023-10-28_20-45-02	01	2023-10-28_20-45-02	38	0	2148.0	1116.0	2147.0	1138.5
bumblebox-01_2023-10-28_20-45-02	01	2023-10-28_20-45-02	38	3	1329.75	933.0	1299.0	925.0
bumblebox-01_2023-10-28_20-45-02	01	2023-10-28_20-45-02	38	11	2565.0	1554.25	2550.5	1578.5
bumblebox-01_2023-10-28_20-45-02	01	2023-10-28_20-45-02	39	2	2692.0	2577.0	2678.0	2550.0
bumblebox-01_2023-10-28_20-45-02	01	2023-10-28_20-45-02	39	12	2106.0	1965.0	2075.5	1961.0
bumblebox-01_2023-10-28_20-45-02	01	2023-10-28_20-45-02	39	7	2171.25	1695.75	2167.5	1730.0
bumblebox-01_2023-10-28_20-45-02	01	2023-10-28_20-45-02	39	11	2542.0	1565.75	2529.0	1590.5
bumblebox-01_2023-10-28_20-45-02	01	2023-10-28_20-45-02	39	1	2003.75	1416.25	2000.0	1446.5
bumblebox-01_2023-10-28_20-45-02	01	2023-10-28_20-45-02	39	9	2369.5	1295.0	2358.0	1324.0
bumblebox-01_2023-10-28_20-45-02	01	2023-10-28_20-45-02	39	8	1623.25	1146.5	1598.5	1144.5
bumblebox-01_2023-10-28_20-45-02	01	2023-10-28_20-45-02	39	0	2164.0	1131.0	2163.0	1153.0
bumblebox-01_2023-10-28_20-45-02	01	2023-10-28_20-45-02	39	3	1330.25	933.5	1299.5	926.0
bumblebox-01_2023-10-28_20-45-02	01	2023-10-28_20-45-02	39	13	841.5	1130.5	833.5	1102.5
bumblebox-01_2023-10-28_20-45-02	01	2023-10-28_20-45-02	40	12	2104.75	1969.5	2073.5	1965.0
bumblebox-01_2023-10-28_20-45-02	01	2023-10-28_20-45-02	40	7	2220.75	1681.0	2218.0	1714.5
bumblebox-01_2023-10-28_20-45-02	01	2023-10-28_20-45-02	40	11	2534.75	1617.5	2524.0	1644.5
bumblebox-01_2023-10-28_20-45-02	01	2023-10-28_20-45-02	40	1	2001.25	1415.25	2000.5	1445.5
bumblebox-01_2023-10-28_20-45-02	01	2023-10-28_20-45-02	40	9	2372.25	1277.75	2359.5	1305.5
bumblebox-01_2023-10-28_20-45-02	01	2023-10-28_20-45-02	40	8	1626.75	1151.0	1600.5	1150.5
bumblebox-01_2023-10-28_20-45-02	01	2023-10-28_20-45-02	40	0	2161.75	1132.0	2158.5	1149.5
bumblebox-01_2023-10-28_20-45-02	01	2023-10-28_20-45-02	40	3	1329.75	933.0	1299.0	925.0
bumblebox-01_2023-10-28_20-45-02	01	2023-10-28_20-45-02	40	2	2691.75	2576.75	2677.0	2549.5
bumblebox-01_2023-10-28_20-45-02	01	2023-10-28_20-45-02	40	5	1558.0	1560.75	1545.0	1534.0
bumblebox-01_2023-10-28_20-45-02	01	2023-10-28_20-45-02	40	13	841.0	1130.0	832.5	1101.5
bumblebox-01_2023-10-28_20-45-02	01	2023-10-28_20-45-02	41	2	2692.0	2577.0	2678.0	2550.0
bumblebox-01_2023-10-28_20-45-02	01	2023-10-28_20-45-02	41	12	2147.5	1987.25	2115.0	1980.5
bumblebox-01_2023-10-28_20-45-02	01	2023-10-28_20-45-02	41	7	2223.0	1632.0	2228.0	1665.5
bumblebox-01_2023-10-28_20-45-02	01	2023-10-28_20-45-02	41	11	2544.75	1624.25	2542.0	1653.0
bumblebox-01_2023-10-28_20-45-02	01	2023-10-28_20-45-02	41	5	1556.25	1552.25	1540.0	1529.5
bumblebox-01_2023-10-28_20-45-02	01	2023-10-28_20-45-02	41	1	1996.0	1419.0	1995.5	1449.5
bumblebox-01_2023-10-28_20-45-02	01	2023-10-28_20-45-02	41	9	2363.0	1270.5	2345.5	1296.0
bumblebox-01_2023-10-28_20-45-02	01	2023-10-28_20-45-02	41	8	1628.25	1149.0	1602.5	1149.0
bumblebox-01_2023-10-28_20-45-02	01	2023-10-28_20-45-02	41	0	2146.0	1123.75	2140.0	1138.0
bumblebox-01_2023-10-28_20-45-02	01	2023-10-28_20-45-02	41	3	1329.25	932.75	1298.5	924.5
bumblebox-01_2023-10-28_20-45-02	01	2023-10-28_20-45-02	41	13	841.25	1130.75	832.5	1102.5
bumblebox-01_2023-10-28_20-45-02	01	2023-10-28_20-45-02	42	2	2691.75	2577.0	2677.5	2549.5
bumblebox-01_2023-10-28_20-45-02	01	2023-10-28_20-45-02	42	12	2142.25	1984.75	2110.0	1984.5
bumblebox-01_2023-10-28_20-45-02	01	2023-10-28_20-45-02	42	7	2219.0	1645.0	2225.5	1678.5
bumblebox-01_2023-10-28_20-45-02	01	2023-10-28_20-45-02	42	11	2565.75	1617.25	2565.0	1646.0
bumblebox-01_2023-10-28_20-45-02	01	2023-10-28_20-45-02	42	5	1555.0	1551.0	1539.0	1528.5
bumblebox-01_2023-10-28_20-45-02	01	2023-10-28_20-45-02	42	1	1997.0	1415.75	1995.5	1446.0
bumblebox-01_2023-10-28_20-45-02	01	2023-10-28_20-45-02	42	9	2362.75	1269.25	2342.0	1292.0
bumblebox-01_2023-10-28_20-45-02	01	2023-10-28_20-45-02	42	0	2149.25	1123.0	2144.5	1138.5
bumblebox-01_2023-10-28_20-45-02	01	2023-10-28_20-45-02	42	3	1329.25	932.75	1299.0	925.0
bumblebox-01_2023-10-28_20-45-02	01	2023-10-28_20-45-02	42	13	841.5	1131.0	833.0	1102.5
bumblebox-01_2023-10-28_20-45-02	01	2023-10-28_20-45-02	43	12	2156.5	1979.5	2127.0	1988.0
bumblebox-01_2023-10-28_20-45-02	01	2023-10-28_20-45-02	43	7	2222.75	1654.75	2232.0	1688.0
bumblebox-01_2023-10-28_20-45-02	01	2023-10-28_20-45-02	43	11	2597.75	1623.0	2598.0	1649.5
bumblebox-01_2023-10-28_20-45-02	01	2023-10-28_20-45-02	43	5	1553.5	1549.0	1539.0	1526.5
bumblebox-01_2023-10-28_20-45-02	01	2023-10-28_20-45-02	43	1	1991.5	1381.5	1987.0	1413.5
bumblebox-01_2023-10-28_20-45-02	01	2023-10-28_20-45-02	43	9	2356.25	1271.0	2331.5	1289.0
bumblebox-01_2023-10-28_20-45-02	01	2023-10-28_20-45-02	43	8	1626.0	1144.5	1601.0	1139.5
bumblebox-01_2023-10-28_20-45-02	01	2023-10-28_20-45-02	43	0	2150.75	1120.0	2148.0	1136.0
bumblebox-01_2023-10-28_20-45-02	01	2023-10-28_20-45-02	43	3	1329.25	932.25	1298.5	924.5
bumblebox-01_2023-10-28_20-45-02	01	2023-10-28_20-45-02	43	2	2692.0	2576.5	2678.0	2549.5
bumblebox-01_2023-10-28_20-45-02	01	2023-10-28_20-45-02	43	10	1861.25	1952.75	1848.0	1938.5
bumblebox-01_2023-10-28_20-45-02	01	2023-10-28_20-45-02	43	13	840.75	1131.0	832.0	1103.0
bumblebox-01_2023-10-28_20-45-02	01	2023-10-28_20-45-02	44	12	2171.5	1977.25	2143.5	1983.5
bumblebox-01_2023-10-28_20-45-02	01	2023-10-28_20-45-02	44	7	2231.25	1705.0	2241.5	1737.0
bumblebox-01_2023-10-28_20-45-02	01	2023-10-28_20-45-02	44	11	2599.0	1630.75	2602.0	1655.0
bumblebox-01_2023-10-28_20-45-02	01	2023-10-28_20-45-02	44	1	2027.75	1384.0	2023.5	1416.5
bumblebox-01_2023-10-28_20-45-02	01	2023-10-28_20-45-02	44	9	2355.25	1264.0	2330.0	1281.0
bumblebox-01_2023-10-28_20-45-02	01	2023-10-28_20-45-02	44	8	1600.5	1171.5	1575.0	1170.0
bumblebox-01_2023-10-28_20-45-02	01	2023-10-28_20-45-02	44	3	1329.25	932.75	1299.0	925.0
bumblebox-01_2023-10-28_20-45-02	01	2023-10-28_20-45-02	44	2	2691.75	2577.0	2677.5	2550.0
bumblebox-01_2023-10-28_20-45-02	01	2023-10-28_20-45-02	44	5	1515.75	1513.25	1507.0	1489.5
bumblebox-01_2023-10-28_20-45-02	01	2023-10-28_20-45-02	44	13	841.25	1130.5	832.5	1102.5
bumblebox-01_2023-10-28_20-45-02	01	2023-10-28_20-45-02	45	2	2691.0	2576.25	2677.0	2548.5
bumblebox-01_2023-10-28_20-45-02	01	2023-10-28_20-45-02	45	12	2155.25	1982.25	2134.5	2001.0
bumblebox-01_2023-10-28_20-45-02	01	2023-10-28_20-45-02	45	7	2204.25	1730.25	2221.0	1758.0
bumblebox-01_2023-10-28_20-45-02	01	2023-10-28_20-45-02	45	11	2613.5	1624.25	2613.5	1650.0
bumblebox-01_2023-10-28_20-45-02	01	2023-10-28_20-45-02	45	5	1498.5	1445.5	1499.0	1415.5
bumblebox-01_2023-10-28_20-45-02	01	2023-10-28_20-45-02	45	1	2022.75	1404.25	2014.0	1436.0
bumblebox-01_2023-10-28_20-45-02	01	2023-10-28_20-45-02	45	9	2357.5	1261.5	2331.0	1276.5
bumblebox-01_2023-10-28_20-45-02	01	2023-10-28_20-45-02	45	3	1332.75	920.25	1302.5	910.5
bumblebox-01_2023-10-28_20-45-02	01	2023-10-28_20-45-02	45	13	841.25	1130.75	832.5	1102.5
bumblebox-01_2023-10-28_20-45-02	01	2023-10-28_20-45-02	46	2	2692.0	2576.75	2678.0	2549.0
bumblebox-01_2023-10-28_20-45-02	01	2023-10-28_20-45-02	46	12	2151.25	2008.25	2133.5	2030.0
bumblebox-01_2023-10-28_20-45-02	01	2023-10-28_20-45-02	46	7	2185.25	1747.5	2200.5	1776.0
bumblebox-01_2023-10-28_20-45-02	01	2023-10-28_20-45-02	46	11	2603.0	1619.75	2604.5	1647.0
bumblebox-01_2023-10-28_20-45-02	01	2023-10-28_20-45-02	46	1	2006.5	1428.75	1993.0	1458.5
bumblebox-01_2023-10-28_20-45-02	01	2023-10-28_20-45-02	46	9	2355.25	1260.0	2328.5	1275.0
bumblebox-01_2023-10-28_20-45-02	01	2023-10-28_20-45-02	46	8	1600.25	1172.75	1577.5	1167.5
bumblebox-01_2023-10-28_20-45-02	01	2023-10-28_20-45-02	46	3	1332.75	919.75	1303.0	909.5
bumblebox-01_2023-10-28_20-45-02	01	2023-10-28_20-45-02	46	13	841.5	1130.75	833.0	1103.0
bumblebox-01_2023-10-28_20-45-02	01	2023-10-28_20-45-02	47	2	2692.0	2576.5	2678.5	2549.0
bumblebox-01_2023-10-28_20-45-02	01	2023-10-28_20-45-02	47	12	2134.0	2022.25	2108.5	2037.0
bumblebox-01_2023-10-28_20-45-02	01	2023-10-28_20-45-02	47	7	2168.5	1794.75	2192.0	1813.0
bumblebox-01_2023-10-28_20-45-02	01	2023-10-28_20-45-02	47	11	2607.5	1622.25	2608.0	1649.0
bumblebox-01_2023-10-28_20-45-02	01	2023-10-28_20-45-02	47	1	2002.5	1429.5	1988.5	1458.5
bumblebox-01_2023-10-28_20-45-02	01	2023-10-28_20-45-02	47	9	2343.25	1266.0	2318.5	1281.5
bumblebox-01_2023-10-28_20-45-02	01	2023-10-28_20-45-02	47	8	1592.25	1177.5	1569.0	1175.0
bumblebox-01_2023-10-28_20-45-02	01	2023-10-28_20-45-02	47	13	841.5	1131.0	833.5	1103.0
bumblebox-01_2023-10-28_20-45-02	01	2023-10-28_20-45-02	47	3	1333.5	917.25	1303.0	908.0
bumblebox-01_2023-10-28_20-45-02	01	2023-10-28_20-45-02	48	2	2691.5	2577.0	2677.5	2550.0
bumblebox-01_2023-10-28_20-45-02	01	2023-10-28_20-45-02	48	12	2117.75	2017.0	2092.0	2033.0
bumblebox-01_2023-10-28_20-45-02	01	2023-10-28_20-45-02	48	7	2169.5	1824.75	2197.0	1834.5
bumblebox-01_2023-10-28_20-45-02	01	2023-10-28_20-45-02	48	11	2610.0	1627.0	2610.0	1652.0
bumblebox-01_2023-10-28_20-45-02	01	2023-10-28_20-45-02	48	5	1476.0	1449.5	1486.0	1419.5
bumblebox-01_2023-10-28_20-45-02	01	2023-10-28_20-45-02	48	1	1997.25	1429.75	1982.5	1458.0
bumblebox-01_2023-10-28_20-45-02	01	2023-10-28_20-45-02	48	9	2338.0	1275.0	2313.0	1290.0
bumblebox-01_2023-10-28_20-45-02	01	2023-10-28_20-45-02	48	8	1602.0	1176.75	1575.0	1175.0
bumblebox-01_2023-10-28_20-45-02	01	2023-10-28_20-45-02	48	3	1332.75	918.75	1302.0	909.5
bumblebox-01_2023-10-28_20-45-02	01	2023-10-28_20-45-02	48	13	841.0	1131.25	833.0	1103.0
bumblebox-01_2023-10-28_20-45-02	01	2023-10-28_20-45-02	49	2	2691.75	2576.25	2677.5	2549.0
bumblebox-01_2023-10-28_20-45-02	01	2023-10-28_20-45-02	49	12	2122.5	2023.75	2100.5	2043.5
bumblebox-01_2023-10-28_20-45-02	01	2023-10-28_20-45-02	49	7	2194.0	1788.0	2217.5	1803.5
bumblebox-01_2023-10-28_20-45-02	01	2023-10-28_20-45-02	49	11	2619.5	1617.5	2618.5	1644.5
bumblebox-01_2023-10-28_20-45-02	01	2023-10-28_20-45-02	49	1	1990.25	1448.75	1977.0	1477.0
bumblebox-01_2023-10-28_20-45-02	01	2023-10-28_20-45-02	49	5	1484.25	1433.75	1494.0	1402.0
bumblebox-01_2023-10-28_20-45-02	01	2023-10-28_20-45-02	49	9	2300.75	1280.25	2273.0	1291.0
bumblebox-01_2023-10-28_20-45-02	01	2023-10-28_20-45-02	49	8	1592.0	1161.25	1568.5	1162.5
bumblebox-01_2023-10-28_20-45-02	01	2023-10-28_20-45-02	49	3	1333.0	922.75	1302.5	913.5
bumblebox-01_2023-10-28_20-45-02	01	2023-10-28_20-45-02	49	13	841.25	1130.5	833.5	1102.5
bumblebox-01_2023-10-28_20-45-02	01	2023-10-28_20-45-02	50	2	2691.75	2576.0	2677.5	2548.5
bumblebox-01_2023-10-28_20-45-02	01	2023-10-28_20-45-02	50	12	2127.25	2045.25	2117.5	2072.0
bumblebox-01_2023-10-28_20-45-02	01	2023-10-28_20-45-02	50	10	1907.5	1797.75	1910.0	1785.0
bumblebox-01_2023-10-28_20-45-02	01	2023-10-28_20-45-02	50	7	2195.75	1785.0	2216.0	1804.0
bumblebox-01_2023-10-28_20-45-02	01	2023-10-28_20-45-02	50	11	2609.25	1622.75	2606.5	1649.0
bumblebox-01_2023-10-28_20-45-02	01	2023-10-28_20-45-02	50	5	1495.0	1436.0	1504.0	1404.0
bumblebox-01_2023-10-28_20-45-02	01	2023-10-28_20-45-02	50	1	1954.25	1420.5	1938.0	1447.5
bumblebox-01_2023-10-28_20-45-02	01	2023-10-28_20-45-02	50	9	2282.25	1252.0	2252.5	1258.5
bumblebox-01_2023-10-28_20-45-02	01	2023-10-28_20-45-02	50	8	1591.5	1159.0	1568.5	1160.5
bumblebox-01_2023-10-28_20-45-02	01	2023-10-28_20-45-02	50	3	1349.25	917.75	1319.0	909.0
bumblebox-01_2023-10-28_20-45-02	01	2023-10-28_20-45-02	50	13	841.25	1131.0	832.5	1103.5
bumblebox-01_2023-10-28_20-45-02	01	2023-10-28_20-45-02	51	2	2692.0	2576.75	2678.0	2549.0
bumblebox-01_2023-10-28_20-45-02	01	2023-10-28_20-45-02	51	12	2118.25	2042.0	2111.0	2069.0
bumblebox-01_2023-10-28_20-45-02	01	2023-10-28_20-45-02	51	10	1929.0	1814.0	1951.0	1826.0
bumblebox-01_2023-10-28_20-45-02	01	2023-10-28_20-45-02	51	7	2197.0	1770.0	2218.0	1789.0
bumblebox-01_2023-10-28_20-45-02	01	2023-10-28_20-45-02	51	11	2620.75	1618.25	2615.0	1644.5
bumblebox-01_2023-10-28_20-45-02	01	2023-10-28_20-45-02	51	5	1493.25	1424.25	1500.0	1393.5
bumblebox-01_2023-10-28_20-45-02	01	2023-10-28_20-45-02	51	1	1957.75	1416.25	1944.0	1443.5
bumblebox-01_2023-10-28_20-45-02	01	2023-10-28_20-45-02	51	9	2267.75	1219.0	2236.0	1222.5
bumblebox-01_2023-10-28_20-45-02	01	2023-10-28_20-45-02	51	8	1590.5	1159.75	1568.0	1162.5
bumblebox-01_2023-10-28_20-45-02	01	2023-10-28_20-45-02	51	3	1350.0	917.75	1319.5	908.5
bumblebox-01_2023-10-28_20-45-02	01	2023-10-28_20-45-02	51	13	841.0	1130.75	833.5	1102.5
