## Supplementary material for "The BumbleBox: An open-source platform for quantifying behavior in bumblebee colonies": Sample BumbleBox Data Output: bumblebox-01_2023-10-28_21-35-02_raw.csv

filename	colony number	datetime	frame	ID	centroidX	centroidY	frontX	frontY
bumblebox-01_2023-10-28_21-35-02	01	2023-10-28_21-35-02	0	3	2417.5	2306.25	2443.5	2288.5
bumblebox-01_2023-10-28_21-35-02	01	2023-10-28_21-35-02	0	11	2911.0	2023.5	2938.5	2018.5
bumblebox-01_2023-10-28_21-35-02	01	2023-10-28_21-35-02	0	12	2159.25	1964.5	2158.0	1991.5
bumblebox-01_2023-10-28_21-35-02	01	2023-10-28_21-35-02	0	6	2501.5	1693.5	2487.5	1686.0
bumblebox-01_2023-10-28_21-35-02	01	2023-10-28_21-35-02	0	9	1499.0	1449.5	1523.0	1470.5
bumblebox-01_2023-10-28_21-35-02	01	2023-10-28_21-35-02	0	5	1578.5	1117.75	1562.0	1144.0
bumblebox-01_2023-10-28_21-35-02	01	2023-10-28_21-35-02	0	2	3225.25	1948.5	3228.0	1979.0
bumblebox-01_2023-10-28_21-35-02	01	2023-10-28_21-35-02	0	13	3280.25	178.75	3271.5	149.0
bumblebox-01_2023-10-28_21-35-02	01	2023-10-28_21-35-02	1	3	2417.75	2306.5	2443.5	2289.0
bumblebox-01_2023-10-28_21-35-02	01	2023-10-28_21-35-02	1	11	2911.25	2023.25	2938.0	2018.5
bumblebox-01_2023-10-28_21-35-02	01	2023-10-28_21-35-02	1	12	2160.25	1966.0	2158.5	1993.0
bumblebox-01_2023-10-28_21-35-02	01	2023-10-28_21-35-02	1	6	2505.25	1628.5	2491.5	1605.0
bumblebox-01_2023-10-28_21-35-02	01	2023-10-28_21-35-02	1	9	1499.25	1448.25	1522.5	1470.0
bumblebox-01_2023-10-28_21-35-02	01	2023-10-28_21-35-02	1	0	2202.0	1322.75	2189.0	1352.5
bumblebox-01_2023-10-28_21-35-02	01	2023-10-28_21-35-02	1	5	1576.5	1120.0	1562.0	1147.5
bumblebox-01_2023-10-28_21-35-02	01	2023-10-28_21-35-02	1	13	3281.0	178.25	3272.5	148.5
bumblebox-01_2023-10-28_21-35-02	01	2023-10-28_21-35-02	1	2	3225.25	1948.5	3228.0	1980.0
bumblebox-01_2023-10-28_21-35-02	01	2023-10-28_21-35-02	2	3	2418.0	2306.75	2444.0	2289.0
bumblebox-01_2023-10-28_21-35-02	01	2023-10-28_21-35-02	2	12	2160.25	1966.5	2158.5	1994.0
bumblebox-01_2023-10-28_21-35-02	01	2023-10-28_21-35-02	2	6	2460.75	1592.0	2435.0	1583.0
bumblebox-01_2023-10-28_21-35-02	01	2023-10-28_21-35-02	2	9	1499.25	1442.5	1523.0	1464.0
bumblebox-01_2023-10-28_21-35-02	01	2023-10-28_21-35-02	2	5	1591.75	1116.0	1581.0	1143.0
bumblebox-01_2023-10-28_21-35-02	01	2023-10-28_21-35-02	2	13	3280.0	178.75	3271.5	149.0
bumblebox-01_2023-10-28_21-35-02	01	2023-10-28_21-35-02	2	11	2911.0	2023.25	2938.0	2018.5
bumblebox-01_2023-10-28_21-35-02	01	2023-10-28_21-35-02	2	2	3225.25	1948.0	3228.0	1979.0
bumblebox-01_2023-10-28_21-35-02	01	2023-10-28_21-35-02	3	3	2417.5	2306.5	2443.5	2289.0
bumblebox-01_2023-10-28_21-35-02	01	2023-10-28_21-35-02	3	11	2911.25	2023.5	2938.5	2019.0
bumblebox-01_2023-10-28_21-35-02	01	2023-10-28_21-35-02	3	12	2159.25	1967.5	2157.0	1994.0
bumblebox-01_2023-10-28_21-35-02	01	2023-10-28_21-35-02	3	6	2350.75	1675.75	2324.0	1695.0
bumblebox-01_2023-10-28_21-35-02	01	2023-10-28_21-35-02	3	9	1494.25	1433.25	1518.0	1456.5
bumblebox-01_2023-10-28_21-35-02	01	2023-10-28_21-35-02	3	5	1593.0	1117.75	1584.5	1145.0
bumblebox-01_2023-10-28_21-35-02	01	2023-10-28_21-35-02	3	2	3225.0	1948.25	3228.0	1979.0
bumblebox-01_2023-10-28_21-35-02	01	2023-10-28_21-35-02	3	0	2072.0	1524.25	2044.0	1543.0
bumblebox-01_2023-10-28_21-35-02	01	2023-10-28_21-35-02	4	3	2417.25	2306.5	2443.0	2288.5
bumblebox-01_2023-10-28_21-35-02	01	2023-10-28_21-35-02	4	12	2158.75	1967.0	2156.5	1994.0
bumblebox-01_2023-10-28_21-35-02	01	2023-10-28_21-35-02	4	2	3225.0	1948.5	3228.5	1979.5
bumblebox-01_2023-10-28_21-35-02	01	2023-10-28_21-35-02	4	6	2344.75	1644.25	2330.0	1671.5
bumblebox-01_2023-10-28_21-35-02	01	2023-10-28_21-35-02	4	0	1924.5	1563.25	1891.5	1571.0
bumblebox-01_2023-10-28_21-35-02	01	2023-10-28_21-35-02	4	9	1505.25	1437.5	1524.5	1462.5
bumblebox-01_2023-10-28_21-35-02	01	2023-10-28_21-35-02	4	5	1602.75	1118.75	1596.0	1146.0
bumblebox-01_2023-10-28_21-35-02	01	2023-10-28_21-35-02	4	11	2911.25	2023.25	2938.0	2018.5
bumblebox-01_2023-10-28_21-35-02	01	2023-10-28_21-35-02	5	3	2417.75	2306.75	2444.0	2289.0
bumblebox-01_2023-10-28_21-35-02	01	2023-10-28_21-35-02	5	11	2912.0	2023.5	2939.5	2019.0
bumblebox-01_2023-10-28_21-35-02	01	2023-10-28_21-35-02	5	12	2158.75	1967.75	2156.5	1994.5
bumblebox-01_2023-10-28_21-35-02	01	2023-10-28_21-35-02	5	0	1892.75	1601.25	1870.0	1618.0
bumblebox-01_2023-10-28_21-35-02	01	2023-10-28_21-35-02	5	6	2394.75	1596.0	2406.0	1627.5
bumblebox-01_2023-10-28_21-35-02	01	2023-10-28_21-35-02	5	9	1510.25	1429.75	1529.0	1455.5
bumblebox-01_2023-10-28_21-35-02	01	2023-10-28_21-35-02	5	5	1594.75	1122.5	1587.0	1150.5
bumblebox-01_2023-10-28_21-35-02	01	2023-10-28_21-35-02	5	13	3281.0	178.5	3272.5	149.0
bumblebox-01_2023-10-28_21-35-02	01	2023-10-28_21-35-02	5	2	3225.0	1948.0	3228.0	1979.0
bumblebox-01_2023-10-28_21-35-02	01	2023-10-28_21-35-02	6	3	2417.5	2307.75	2443.5	2290.0
bumblebox-01_2023-10-28_21-35-02	01	2023-10-28_21-35-02	6	11	2911.5	2023.5	2938.5	2018.5
bumblebox-01_2023-10-28_21-35-02	01	2023-10-28_21-35-02	6	12	2161.0	1961.5	2158.5	1990.5
bumblebox-01_2023-10-28_21-35-02	01	2023-10-28_21-35-02	6	9	1493.5	1451.75	1513.0	1478.5
bumblebox-01_2023-10-28_21-35-02	01	2023-10-28_21-35-02	6	5	1580.25	1141.25	1566.5	1170.0
bumblebox-01_2023-10-28_21-35-02	01	2023-10-28_21-35-02	6	13	3280.5	178.75	3272.0	149.0
bumblebox-01_2023-10-28_21-35-02	01	2023-10-28_21-35-02	6	2	3225.25	1948.0	3228.5	1979.5
bumblebox-01_2023-10-28_21-35-02	01	2023-10-28_21-35-02	6	6	2494.0	1636.0	2497.5	1660.0
bumblebox-01_2023-10-28_21-35-02	01	2023-10-28_21-35-02	7	3	2417.75	2307.25	2443.5	2289.5
bumblebox-01_2023-10-28_21-35-02	01	2023-10-28_21-35-02	7	4	2184.75	2157.25	2194.5	2143.5
bumblebox-01_2023-10-28_21-35-02	01	2023-10-28_21-35-02	7	11	2910.75	2023.75	2938.0	2019.5
bumblebox-01_2023-10-28_21-35-02	01	2023-10-28_21-35-02	7	12	2163.25	1955.5	2159.5	1985.5
bumblebox-01_2023-10-28_21-35-02	01	2023-10-28_21-35-02	7	9	1501.75	1469.75	1522.5	1496.0
bumblebox-01_2023-10-28_21-35-02	01	2023-10-28_21-35-02	7	5	1577.25	1142.25	1560.5	1170.0
bumblebox-01_2023-10-28_21-35-02	01	2023-10-28_21-35-02	7	13	3280.75	178.5	3272.5	148.5
bumblebox-01_2023-10-28_21-35-02	01	2023-10-28_21-35-02	7	2	3224.75	1948.5	3228.0	1980.0
bumblebox-01_2023-10-28_21-35-02	01	2023-10-28_21-35-02	8	3	2418.25	2307.0	2444.0	2290.0
bumblebox-01_2023-10-28_21-35-02	01	2023-10-28_21-35-02	8	12	2158.25	1962.5	2154.0	1991.0
bumblebox-01_2023-10-28_21-35-02	01	2023-10-28_21-35-02	8	2	3224.75	1948.0	3228.0	1979.0
bumblebox-01_2023-10-28_21-35-02	01	2023-10-28_21-35-02	8	9	1518.0	1467.25	1536.5	1495.0
bumblebox-01_2023-10-28_21-35-02	01	2023-10-28_21-35-02	8	5	1578.75	1143.0	1562.5	1171.5
bumblebox-01_2023-10-28_21-35-02	01	2023-10-28_21-35-02	8	11	2911.25	2023.0	2938.0	2018.5
bumblebox-01_2023-10-28_21-35-02	01	2023-10-28_21-35-02	8	13	3280.25	178.25	3271.5	148.5
bumblebox-01_2023-10-28_21-35-02	01	2023-10-28_21-35-02	9	3	2418.0	2306.75	2444.0	2289.5
bumblebox-01_2023-10-28_21-35-02	01	2023-10-28_21-35-02	9	11	2911.5	2023.5	2938.5	2019.0
bumblebox-01_2023-10-28_21-35-02	01	2023-10-28_21-35-02	9	12	2176.5	1956.75	2175.0	1986.5
bumblebox-01_2023-10-28_21-35-02	01	2023-10-28_21-35-02	9	5	1569.5	1160.25	1556.5	1191.0
bumblebox-01_2023-10-28_21-35-02	01	2023-10-28_21-35-02	9	4	2118.25	2191.5	2122.0	2183.5
bumblebox-01_2023-10-28_21-35-02	01	2023-10-28_21-35-02	9	2	3225.0	1948.5	3227.5	1980.0
bumblebox-01_2023-10-28_21-35-02	01	2023-10-28_21-35-02	9	9	1530.25	1487.0	1548.5	1514.5
bumblebox-01_2023-10-28_21-35-02	01	2023-10-28_21-35-02	9	13	3280.75	178.5	3272.0	148.5
bumblebox-01_2023-10-28_21-35-02	01	2023-10-28_21-35-02	10	3	2418.0	2307.0	2444.0	2289.0
bumblebox-01_2023-10-28_21-35-02	01	2023-10-28_21-35-02	10	4	2130.5	2178.75	2113.0	2161.5
bumblebox-01_2023-10-28_21-35-02	01	2023-10-28_21-35-02	10	12	2226.5	1965.0	2233.0	1990.0
bumblebox-01_2023-10-28_21-35-02	01	2023-10-28_21-35-02	10	9	1543.75	1495.5	1564.0	1521.5
bumblebox-01_2023-10-28_21-35-02	01	2023-10-28_21-35-02	10	5	1596.25	1120.5	1575.0	1144.0
bumblebox-01_2023-10-28_21-35-02	01	2023-10-28_21-35-02	10	11	2911.5	2023.0	2938.0	2018.0
bumblebox-01_2023-10-28_21-35-02	01	2023-10-28_21-35-02	10	2	3225.0	1947.75	3228.0	1979.0
bumblebox-01_2023-10-28_21-35-02	01	2023-10-28_21-35-02	10	13	3280.25	179.0	3271.5	149.5
bumblebox-01_2023-10-28_21-35-02	01	2023-10-28_21-35-02	11	3	2417.25	2307.0	2443.0	2289.0
bumblebox-01_2023-10-28_21-35-02	01	2023-10-28_21-35-02	11	4	2126.0	2198.75	2101.5	2189.0
bumblebox-01_2023-10-28_21-35-02	01	2023-10-28_21-35-02	11	12	2241.0	2002.0	2244.0	2022.5
bumblebox-01_2023-10-28_21-35-02	01	2023-10-28_21-35-02	11	5	1589.75	1128.5	1575.5	1156.5
bumblebox-01_2023-10-28_21-35-02	01	2023-10-28_21-35-02	11	13	3280.5	178.25	3271.5	148.5
bumblebox-01_2023-10-28_21-35-02	01	2023-10-28_21-35-02	11	11	2912.0	2023.25	2939.0	2018.5
bumblebox-01_2023-10-28_21-35-02	01	2023-10-28_21-35-02	11	2	3225.25	1948.75	3228.0	1980.0
bumblebox-01_2023-10-28_21-35-02	01	2023-10-28_21-35-02	12	3	2417.5	2307.25	2443.5	2289.5
bumblebox-01_2023-10-28_21-35-02	01	2023-10-28_21-35-02	12	4	2024.0	2196.25	2000.5	2177.0
bumblebox-01_2023-10-28_21-35-02	01	2023-10-28_21-35-02	12	11	2912.0	2023.0	2939.0	2018.0
bumblebox-01_2023-10-28_21-35-02	01	2023-10-28_21-35-02	12	12	2203.75	2011.25	2220.5	2028.5
bumblebox-01_2023-10-28_21-35-02	01	2023-10-28_21-35-02	12	0	1884.0	1619.25	1873.5	1598.0
bumblebox-01_2023-10-28_21-35-02	01	2023-10-28_21-35-02	12	9	1515.25	1455.0	1542.0	1473.5
bumblebox-01_2023-10-28_21-35-02	01	2023-10-28_21-35-02	12	5	1599.0	1138.75	1602.5	1163.0
bumblebox-01_2023-10-28_21-35-02	01	2023-10-28_21-35-02	12	10	2040.25	2088.5	2011.0	2086.0
bumblebox-01_2023-10-28_21-35-02	01	2023-10-28_21-35-02	12	2	3225.0	1948.5	3227.5	1980.0
bumblebox-01_2023-10-28_21-35-02	01	2023-10-28_21-35-02	12	13	3280.0	178.75	3271.0	149.0
bumblebox-01_2023-10-28_21-35-02	01	2023-10-28_21-35-02	13	3	2417.25	2306.5	2443.0	2288.5
bumblebox-01_2023-10-28_21-35-02	01	2023-10-28_21-35-02	13	4	1955.0	2165.25	1933.0	2144.0
bumblebox-01_2023-10-28_21-35-02	01	2023-10-28_21-35-02	13	11	2911.75	2023.0	2938.5	2018.0
bumblebox-01_2023-10-28_21-35-02	01	2023-10-28_21-35-02	13	12	2169.25	2026.75	2197.5	2040.5
bumblebox-01_2023-10-28_21-35-02	01	2023-10-28_21-35-02	13	1	2392.25	1720.0	2362.0	1711.5
bumblebox-01_2023-10-28_21-35-02	01	2023-10-28_21-35-02	13	0	1824.5	1520.5	1803.5	1495.5
bumblebox-01_2023-10-28_21-35-02	01	2023-10-28_21-35-02	13	9	1503.5	1464.25	1531.5	1477.5
bumblebox-01_2023-10-28_21-35-02	01	2023-10-28_21-35-02	13	5	1688.75	1188.25	1714.5	1209.5
bumblebox-01_2023-10-28_21-35-02	01	2023-10-28_21-35-02	13	13	3279.75	178.5	3271.0	149.0
bumblebox-01_2023-10-28_21-35-02	01	2023-10-28_21-35-02	13	2	3224.5	1940.25	3224.5	1971.0
bumblebox-01_2023-10-28_21-35-02	01	2023-10-28_21-35-02	14	3	2417.5	2306.75	2443.5	2289.0
bumblebox-01_2023-10-28_21-35-02	01	2023-10-28_21-35-02	14	4	1933.0	2204.75	1903.0	2199.0
bumblebox-01_2023-10-28_21-35-02	01	2023-10-28_21-35-02	14	12	2187.25	2028.25	2219.5	2032.5
bumblebox-01_2023-10-28_21-35-02	01	2023-10-28_21-35-02	14	2	3224.25	1939.75	3224.5	1971.0
bumblebox-01_2023-10-28_21-35-02	01	2023-10-28_21-35-02	14	0	1863.25	1526.25	1856.5	1495.5
bumblebox-01_2023-10-28_21-35-02	01	2023-10-28_21-35-02	14	9	1549.75	1465.0	1581.0	1472.5
bumblebox-01_2023-10-28_21-35-02	01	2023-10-28_21-35-02	14	5	1656.75	1156.0	1690.0	1153.0
bumblebox-01_2023-10-28_21-35-02	01	2023-10-28_21-35-02	14	13	3280.5	178.5	3271.5	149.0
bumblebox-01_2023-10-28_21-35-02	01	2023-10-28_21-35-02	14	11	2911.5	2023.5	2938.5	2019.0
bumblebox-01_2023-10-28_21-35-02	01	2023-10-28_21-35-02	14	1	2433.25	1727.5	2407.0	1712.5
bumblebox-01_2023-10-28_21-35-02	01	2023-10-28_21-35-02	15	3	2417.75	2307.0	2443.5	2289.0
bumblebox-01_2023-10-28_21-35-02	01	2023-10-28_21-35-02	15	4	1954.5	2169.75	1941.5	2140.5
bumblebox-01_2023-10-28_21-35-02	01	2023-10-28_21-35-02	15	11	2911.75	2023.5	2938.5	2019.0
bumblebox-01_2023-10-28_21-35-02	01	2023-10-28_21-35-02	15	12	2228.5	1978.0	2255.5	1962.5
bumblebox-01_2023-10-28_21-35-02	01	2023-10-28_21-35-02	15	9	1558.5	1473.75	1590.0	1482.0
bumblebox-01_2023-10-28_21-35-02	01	2023-10-28_21-35-02	15	0	1854.75	1458.25	1858.0	1425.5
bumblebox-01_2023-10-28_21-35-02	01	2023-10-28_21-35-02	15	2	3224.0	1941.75	3225.5	1973.0
bumblebox-01_2023-10-28_21-35-02	01	2023-10-28_21-35-02	16	3	2417.75	2307.0	2444.0	2289.5
bumblebox-01_2023-10-28_21-35-02	01	2023-10-28_21-35-02	16	4	1998.75	2180.75	2009.5	2152.0
bumblebox-01_2023-10-28_21-35-02	01	2023-10-28_21-35-02	16	11	2912.0	2022.75	2939.0	2017.5
bumblebox-01_2023-10-28_21-35-02	01	2023-10-28_21-35-02	16	12	2197.25	1983.75	2229.0	1984.0
bumblebox-01_2023-10-28_21-35-02	01	2023-10-28_21-35-02	16	9	1563.25	1476.5	1594.0	1486.5
bumblebox-01_2023-10-28_21-35-02	01	2023-10-28_21-35-02	16	0	1853.25	1295.5	1856.0	1264.0
bumblebox-01_2023-10-28_21-35-02	01	2023-10-28_21-35-02	16	2	3223.75	1942.0	3225.5	1973.5
bumblebox-01_2023-10-28_21-35-02	01	2023-10-28_21-35-02	17	3	2417.25	2306.75	2443.0	2289.0
bumblebox-01_2023-10-28_21-35-02	01	2023-10-28_21-35-02	17	4	2104.25	2212.25	2134.0	2204.5
bumblebox-01_2023-10-28_21-35-02	01	2023-10-28_21-35-02	17	11	2910.25	2023.5	2937.0	2019.0
bumblebox-01_2023-10-28_21-35-02	01	2023-10-28_21-35-02	17	12	2263.0	2000.25	2295.0	2003.0
bumblebox-01_2023-10-28_21-35-02	01	2023-10-28_21-35-02	17	9	1567.0	1486.25	1596.5	1501.5
bumblebox-01_2023-10-28_21-35-02	01	2023-10-28_21-35-02	17	0	1889.25	1223.75	1897.5	1197.5
bumblebox-01_2023-10-28_21-35-02	01	2023-10-28_21-35-02	17	2	3223.75	1942.5	3225.0	1973.5
bumblebox-01_2023-10-28_21-35-02	01	2023-10-28_21-35-02	17	13	3280.5	178.5	3271.5	149.0
bumblebox-01_2023-10-28_21-35-02	01	2023-10-28_21-35-02	18	3	2417.5	2306.75	2443.5	2289.0
bumblebox-01_2023-10-28_21-35-02	01	2023-10-28_21-35-02	18	4	2241.5	2169.75	2268.5	2154.5
bumblebox-01_2023-10-28_21-35-02	01	2023-10-28_21-35-02	18	12	2263.0	2005.75	2295.0	2008.0
bumblebox-01_2023-10-28_21-35-02	01	2023-10-28_21-35-02	18	9	1640.25	1537.5	1670.0	1552.5
bumblebox-01_2023-10-28_21-35-02	01	2023-10-28_21-35-02	18	0	1917.25	1148.75	1929.5	1132.0
bumblebox-01_2023-10-28_21-35-02	01	2023-10-28_21-35-02	18	13	3280.5	178.25	3272.0	149.0
bumblebox-01_2023-10-28_21-35-02	01	2023-10-28_21-35-02	18	11	2910.75	2023.5	2937.5	2018.5
bumblebox-01_2023-10-28_21-35-02	01	2023-10-28_21-35-02	18	2	3223.25	1942.25	3225.0	1973.5
bumblebox-01_2023-10-28_21-35-02	01	2023-10-28_21-35-02	19	3	2417.5	2306.75	2443.5	2289.0
bumblebox-01_2023-10-28_21-35-02	01	2023-10-28_21-35-02	19	11	2911.0	2023.75	2937.5	2018.5
bumblebox-01_2023-10-28_21-35-02	01	2023-10-28_21-35-02	19	12	2267.25	2012.0	2299.5	2011.5
bumblebox-01_2023-10-28_21-35-02	01	2023-10-28_21-35-02	19	2	3223.0	1943.5	3225.0	1975.0
bumblebox-01_2023-10-28_21-35-02	01	2023-10-28_21-35-02	19	9	1622.75	1558.25	1639.5	1581.5
bumblebox-01_2023-10-28_21-35-02	01	2023-10-28_21-35-02	19	0	1993.25	1157.25	2019.5	1149.5
bumblebox-01_2023-10-28_21-35-02	01	2023-10-28_21-35-02	20	3	2418.0	2307.0	2444.0	2289.0
bumblebox-01_2023-10-28_21-35-02	01	2023-10-28_21-35-02	20	11	2911.25	2023.25	2938.5	2018.0
bumblebox-01_2023-10-28_21-35-02	01	2023-10-28_21-35-02	20	12	2263.5	2012.5	2296.0	2013.5
bumblebox-01_2023-10-28_21-35-02	01	2023-10-28_21-35-02	20	9	1585.75	1567.25	1598.5	1592.0
bumblebox-01_2023-10-28_21-35-02	01	2023-10-28_21-35-02	20	2	3223.25	1943.5	3225.0	1974.5
bumblebox-01_2023-10-28_21-35-02	01	2023-10-28_21-35-02	20	13	3280.5	178.5	3272.0	148.5
bumblebox-01_2023-10-28_21-35-02	01	2023-10-28_21-35-02	21	3	2418.25	2306.75	2444.5	2289.0
bumblebox-01_2023-10-28_21-35-02	01	2023-10-28_21-35-02	21	11	2911.0	2023.25	2938.0	2018.5
bumblebox-01_2023-10-28_21-35-02	01	2023-10-28_21-35-02	21	12	2229.0	1992.5	2261.5	1993.0
bumblebox-01_2023-10-28_21-35-02	01	2023-10-28_21-35-02	21	9	1604.75	1571.0	1618.5	1595.5
bumblebox-01_2023-10-28_21-35-02	01	2023-10-28_21-35-02	21	5	1669.25	1112.75	1647.5	1128.5
bumblebox-01_2023-10-28_21-35-02	01	2023-10-28_21-35-02	21	4	2409.75	1970.75	2422.5	1949.0
bumblebox-01_2023-10-28_21-35-02	01	2023-10-28_21-35-02	21	2	3223.5	1943.25	3225.5	1974.5
bumblebox-01_2023-10-28_21-35-02	01	2023-10-28_21-35-02	21	13	3280.0	178.5	3271.5	149.0
bumblebox-01_2023-10-28_21-35-02	01	2023-10-28_21-35-02	22	3	2418.25	2306.5	2444.0	2289.0
bumblebox-01_2023-10-28_21-35-02	01	2023-10-28_21-35-02	22	10	2066.25	2093.25	2036.5	2093.5
bumblebox-01_2023-10-28_21-35-02	01	2023-10-28_21-35-02	22	11	2911.0	2023.0	2938.0	2018.0
bumblebox-01_2023-10-28_21-35-02	01	2023-10-28_21-35-02	22	12	2249.75	1998.25	2282.0	1995.5
bumblebox-01_2023-10-28_21-35-02	01	2023-10-28_21-35-02	22	9	1598.25	1577.25	1613.0	1599.5
bumblebox-01_2023-10-28_21-35-02	01	2023-10-28_21-35-02	22	13	3280.25	178.75	3272.0	149.0
bumblebox-01_2023-10-28_21-35-02	01	2023-10-28_21-35-02	22	2	3226.75	1936.75	3227.0	1969.0
bumblebox-01_2023-10-28_21-35-02	01	2023-10-28_21-35-02	23	3	2417.75	2306.5	2443.5	2289.0
bumblebox-01_2023-10-28_21-35-02	01	2023-10-28_21-35-02	23	10	2098.0	2106.25	2077.5	2111.5
bumblebox-01_2023-10-28_21-35-02	01	2023-10-28_21-35-02	23	11	2911.5	2023.25	2938.5	2018.5
bumblebox-01_2023-10-28_21-35-02	01	2023-10-28_21-35-02	23	12	2250.25	2005.0	2283.0	2002.5
bumblebox-01_2023-10-28_21-35-02	01	2023-10-28_21-35-02	23	9	1606.0	1586.0	1621.5	1607.5
bumblebox-01_2023-10-28_21-35-02	01	2023-10-28_21-35-02	23	5	1664.5	1148.75	1642.5	1168.5
bumblebox-01_2023-10-28_21-35-02	01	2023-10-28_21-35-02	23	13	3280.5	178.5	3271.5	149.0
bumblebox-01_2023-10-28_21-35-02	01	2023-10-28_21-35-02	23	2	3227.25	1938.0	3228.5	1969.5
bumblebox-01_2023-10-28_21-35-02	01	2023-10-28_21-35-02	24	3	2418.0	2306.25	2444.0	2288.0
bumblebox-01_2023-10-28_21-35-02	01	2023-10-28_21-35-02	24	11	2910.75	2023.5	2937.5	2018.5
bumblebox-01_2023-10-28_21-35-02	01	2023-10-28_21-35-02	24	12	2267.5	2015.25	2299.0	2010.0
bumblebox-01_2023-10-28_21-35-02	01	2023-10-28_21-35-02	24	2	3228.25	1938.5	3230.5	1970.0
bumblebox-01_2023-10-28_21-35-02	01	2023-10-28_21-35-02	24	9	1600.75	1579.0	1617.0	1602.0
bumblebox-01_2023-10-28_21-35-02	01	2023-10-28_21-35-02	24	5	1661.0	1151.75	1638.5	1171.0
bumblebox-01_2023-10-28_21-35-02	01	2023-10-28_21-35-02	24	10	2110.5	2112.25	2091.0	2119.5
bumblebox-01_2023-10-28_21-35-02	01	2023-10-28_21-35-02	24	13	3280.75	178.5	3272.0	148.5
bumblebox-01_2023-10-28_21-35-02	01	2023-10-28_21-35-02	25	3	2417.5	2306.5	2443.5	2289.0
bumblebox-01_2023-10-28_21-35-02	01	2023-10-28_21-35-02	25	11	2911.0	2023.0	2938.0	2017.5
bumblebox-01_2023-10-28_21-35-02	01	2023-10-28_21-35-02	25	12	2267.75	2012.75	2298.5	2011.0
bumblebox-01_2023-10-28_21-35-02	01	2023-10-28_21-35-02	25	1	2393.75	1704.5	2365.5	1700.5
bumblebox-01_2023-10-28_21-35-02	01	2023-10-28_21-35-02	25	9	1593.25	1572.75	1609.0	1596.5
bumblebox-01_2023-10-28_21-35-02	01	2023-10-28_21-35-02	25	2	3228.0	1938.75	3230.0	1970.0
bumblebox-01_2023-10-28_21-35-02	01	2023-10-28_21-35-02	25	5	1656.0	1163.5	1634.5	1184.5
bumblebox-01_2023-10-28_21-35-02	01	2023-10-28_21-35-02	25	13	3280.25	178.5	3271.5	148.5
bumblebox-01_2023-10-28_21-35-02	01	2023-10-28_21-35-02	26	3	2417.75	2306.25	2444.0	2288.0
bumblebox-01_2023-10-28_21-35-02	01	2023-10-28_21-35-02	26	12	2268.5	2015.25	2299.5	2012.0
bumblebox-01_2023-10-28_21-35-02	01	2023-10-28_21-35-02	26	9	1580.75	1555.25	1588.5	1581.0
bumblebox-01_2023-10-28_21-35-02	01	2023-10-28_21-35-02	26	5	1644.5	1180.0	1624.0	1202.5
bumblebox-01_2023-10-28_21-35-02	01	2023-10-28_21-35-02	26	13	3280.25	178.25	3272.0	149.0
bumblebox-01_2023-10-28_21-35-02	01	2023-10-28_21-35-02	26	11	2910.75	2023.0	2937.5	2018.0
bumblebox-01_2023-10-28_21-35-02	01	2023-10-28_21-35-02	26	2	3226.75	1939.0	3228.5	1970.5
bumblebox-01_2023-10-28_21-35-02	01	2023-10-28_21-35-02	27	3	2417.5	2306.75	2443.5	2289.0
bumblebox-01_2023-10-28_21-35-02	01	2023-10-28_21-35-02	27	12	2292.5	2032.75	2322.5	2024.0
bumblebox-01_2023-10-28_21-35-02	01	2023-10-28_21-35-02	27	11	2910.75	2023.0	2937.5	2018.0
bumblebox-01_2023-10-28_21-35-02	01	2023-10-28_21-35-02	27	2	3227.5	1938.75	3229.0	1969.5
bumblebox-01_2023-10-28_21-35-02	01	2023-10-28_21-35-02	27	7	1852.0	1910.75	1835.5	1921.0
bumblebox-01_2023-10-28_21-35-02	01	2023-10-28_21-35-02	27	5	1640.75	1208.5	1621.0	1228.5
bumblebox-01_2023-10-28_21-35-02	01	2023-10-28_21-35-02	27	13	3279.75	178.5	3271.0	148.5
bumblebox-01_2023-10-28_21-35-02	01	2023-10-28_21-35-02	27	9	1584.25	1564.0	1593.5	1588.5
bumblebox-01_2023-10-28_21-35-02	01	2023-10-28_21-35-02	28	3	2418.0	2306.5	2444.0	2289.0
bumblebox-01_2023-10-28_21-35-02	01	2023-10-28_21-35-02	28	12	2303.75	2047.5	2333.0	2040.0
bumblebox-01_2023-10-28_21-35-02	01	2023-10-28_21-35-02	28	11	2911.75	2022.75	2938.5	2017.5
bumblebox-01_2023-10-28_21-35-02	01	2023-10-28_21-35-02	28	7	1851.75	1982.25	1836.5	1998.0
bumblebox-01_2023-10-28_21-35-02	01	2023-10-28_21-35-02	28	1	2375.25	1714.25	2343.5	1710.0
bumblebox-01_2023-10-28_21-35-02	01	2023-10-28_21-35-02	28	9	1590.75	1569.0	1602.5	1592.5
bumblebox-01_2023-10-28_21-35-02	01	2023-10-28_21-35-02	28	5	1634.0	1216.5	1613.5	1232.5
bumblebox-01_2023-10-28_21-35-02	01	2023-10-28_21-35-02	28	2	3226.0	1940.0	3227.5	1971.0
bumblebox-01_2023-10-28_21-35-02	01	2023-10-28_21-35-02	28	13	3280.25	179.25	3271.5	149.5
bumblebox-01_2023-10-28_21-35-02	01	2023-10-28_21-35-02	29	3	2417.5	2306.75	2443.5	2289.5
bumblebox-01_2023-10-28_21-35-02	01	2023-10-28_21-35-02	29	12	2301.25	2048.0	2331.0	2034.5
bumblebox-01_2023-10-28_21-35-02	01	2023-10-28_21-35-02	29	11	2911.25	2023.25	2938.0	2018.5
bumblebox-01_2023-10-28_21-35-02	01	2023-10-28_21-35-02	29	7	1821.25	1985.5	1800.0	1994.0
bumblebox-01_2023-10-28_21-35-02	01	2023-10-28_21-35-02	29	1	2428.75	1728.25	2401.5	1711.5
bumblebox-01_2023-10-28_21-35-02	01	2023-10-28_21-35-02	29	9	1602.5	1587.75	1615.5	1610.5
bumblebox-01_2023-10-28_21-35-02	01	2023-10-28_21-35-02	29	5	1622.25	1225.75	1603.0	1242.0
bumblebox-01_2023-10-28_21-35-02	01	2023-10-28_21-35-02	29	13	3280.75	178.75	3272.0	149.0
bumblebox-01_2023-10-28_21-35-02	01	2023-10-28_21-35-02	29	2	3226.25	1939.5	3227.5	1971.0
bumblebox-01_2023-10-28_21-35-02	01	2023-10-28_21-35-02	30	3	2418.0	2306.0	2443.5	2288.5
bumblebox-01_2023-10-28_21-35-02	01	2023-10-28_21-35-02	30	12	2336.5	2071.75	2352.5	2052.5
bumblebox-01_2023-10-28_21-35-02	01	2023-10-28_21-35-02	30	11	2911.5	2023.0	2938.5	2017.5
bumblebox-01_2023-10-28_21-35-02	01	2023-10-28_21-35-02	30	7	1846.5	2017.25	1828.5	2033.0
bumblebox-01_2023-10-28_21-35-02	01	2023-10-28_21-35-02	30	1	2390.75	1705.25	2360.0	1696.5
bumblebox-01_2023-10-28_21-35-02	01	2023-10-28_21-35-02	30	9	1602.0	1595.0	1615.5	1616.0
bumblebox-01_2023-10-28_21-35-02	01	2023-10-28_21-35-02	30	5	1610.75	1226.75	1592.0	1242.0
bumblebox-01_2023-10-28_21-35-02	01	2023-10-28_21-35-02	30	10	2057.5	2103.5	2034.0	2096.0
bumblebox-01_2023-10-28_21-35-02	01	2023-10-28_21-35-02	30	2	3226.75	1939.0	3228.5	1970.5
bumblebox-01_2023-10-28_21-35-02	01	2023-10-28_21-35-02	30	13	3280.5	178.5	3272.0	148.5
bumblebox-01_2023-10-28_21-35-02	01	2023-10-28_21-35-02	31	3	2418.0	2307.0	2444.0	2289.0
bumblebox-01_2023-10-28_21-35-02	01	2023-10-28_21-35-02	31	10	2059.25	2097.0	2038.0	2084.5
bumblebox-01_2023-10-28_21-35-02	01	2023-10-28_21-35-02	31	10	2059.5	2097.0	2037.5	2084.0
bumblebox-01_2023-10-28_21-35-02	01	2023-10-28_21-35-02	31	12	2329.0	2080.25	2317.0	2069.0
bumblebox-01_2023-10-28_21-35-02	01	2023-10-28_21-35-02	31	7	1788.0	2028.0	1768.0	2039.5
bumblebox-01_2023-10-28_21-35-02	01	2023-10-28_21-35-02	31	1	2389.0	1707.25	2356.5	1703.0
bumblebox-01_2023-10-28_21-35-02	01	2023-10-28_21-35-02	31	5	1570.75	1219.0	1552.0	1239.0
bumblebox-01_2023-10-28_21-35-02	01	2023-10-28_21-35-02	31	11	2911.5	2022.75	2938.0	2017.5
bumblebox-01_2023-10-28_21-35-02	01	2023-10-28_21-35-02	31	2	3227.25	1939.0	3228.5	1970.5
bumblebox-01_2023-10-28_21-35-02	01	2023-10-28_21-35-02	31	13	3280.25	178.75	3271.5	149.0
bumblebox-01_2023-10-28_21-35-02	01	2023-10-28_21-35-02	32	3	2418.0	2306.5	2444.0	2289.0
bumblebox-01_2023-10-28_21-35-02	01	2023-10-28_21-35-02	32	12	2305.0	2025.0	2286.5	2009.0
bumblebox-01_2023-10-28_21-35-02	01	2023-10-28_21-35-02	32	11	2911.25	2023.0	2938.5	2017.5
bumblebox-01_2023-10-28_21-35-02	01	2023-10-28_21-35-02	32	9	1614.75	1597.25	1630.0	1616.0
bumblebox-01_2023-10-28_21-35-02	01	2023-10-28_21-35-02	32	5	1541.0	1248.0	1529.0	1275.0
bumblebox-01_2023-10-28_21-35-02	01	2023-10-28_21-35-02	32	7	1808.25	2054.75	1792.5	2072.5
bumblebox-01_2023-10-28_21-35-02	01	2023-10-28_21-35-02	32	2	3226.25	1940.5	3228.0	1971.5
bumblebox-01_2023-10-28_21-35-02	01	2023-10-28_21-35-02	32	13	3280.25	178.5	3271.5	148.5
bumblebox-01_2023-10-28_21-35-02	01	2023-10-28_21-35-02	33	3	2418.0	2306.5	2444.0	2289.0
bumblebox-01_2023-10-28_21-35-02	01	2023-10-28_21-35-02	33	2	3226.0	1939.25	3228.0	1970.5
bumblebox-01_2023-10-28_21-35-02	01	2023-10-28_21-35-02	33	9	1611.0	1597.75	1620.0	1618.0
bumblebox-01_2023-10-28_21-35-02	01	2023-10-28_21-35-02	33	5	1538.5	1255.5	1527.5	1282.0
bumblebox-01_2023-10-28_21-35-02	01	2023-10-28_21-35-02	33	7	1869.5	2090.25	1860.5	2111.5
bumblebox-01_2023-10-28_21-35-02	01	2023-10-28_21-35-02	33	12	2292.25	2034.0	2268.5	2021.5
bumblebox-01_2023-10-28_21-35-02	01	2023-10-28_21-35-02	33	11	2911.75	2023.25	2938.5	2018.5
bumblebox-01_2023-10-28_21-35-02	01	2023-10-28_21-35-02	34	3	2418.25	2306.75	2444.0	2289.0
bumblebox-01_2023-10-28_21-35-02	01	2023-10-28_21-35-02	34	7	1894.0	2101.0	1890.5	2124.0
bumblebox-01_2023-10-28_21-35-02	01	2023-10-28_21-35-02	34	10	2095.0	2098.25	2073.5	2092.0
bumblebox-01_2023-10-28_21-35-02	01	2023-10-28_21-35-02	34	12	2226.25	2008.25	2198.0	1992.0
bumblebox-01_2023-10-28_21-35-02	01	2023-10-28_21-35-02	34	9	1615.75	1601.25	1625.0	1621.5
bumblebox-01_2023-10-28_21-35-02	01	2023-10-28_21-35-02	34	5	1529.5	1261.0	1521.0	1288.5
bumblebox-01_2023-10-28_21-35-02	01	2023-10-28_21-35-02	34	11	2911.5	2023.0	2938.5	2018.0
bumblebox-01_2023-10-28_21-35-02	01	2023-10-28_21-35-02	34	2	3225.75	1939.5	3227.5	1971.0
bumblebox-01_2023-10-28_21-35-02	01	2023-10-28_21-35-02	34	13	3280.5	179.0	3272.0	149.5
bumblebox-01_2023-10-28_21-35-02	01	2023-10-28_21-35-02	35	3	2417.5	2306.25	2443.0	2288.5
bumblebox-01_2023-10-28_21-35-02	01	2023-10-28_21-35-02	35	7	1893.5	2112.5	1888.5	2134.5
bumblebox-01_2023-10-28_21-35-02	01	2023-10-28_21-35-02	35	10	2072.5	2094.0	2052.0	2086.5
bumblebox-01_2023-10-28_21-35-02	01	2023-10-28_21-35-02	35	12	2190.0	1974.75	2165.5	1953.5
bumblebox-01_2023-10-28_21-35-02	01	2023-10-28_21-35-02	35	9	1621.25	1608.25	1627.5	1627.5
bumblebox-01_2023-10-28_21-35-02	01	2023-10-28_21-35-02	35	5	1513.5	1279.5	1509.0	1308.0
bumblebox-01_2023-10-28_21-35-02	01	2023-10-28_21-35-02	35	11	2911.0	2023.5	2938.5	2018.5
bumblebox-01_2023-10-28_21-35-02	01	2023-10-28_21-35-02	35	2	3225.75	1940.0	3227.5	1971.5
bumblebox-01_2023-10-28_21-35-02	01	2023-10-28_21-35-02	35	13	3280.5	179.25	3272.0	149.5
bumblebox-01_2023-10-28_21-35-02	01	2023-10-28_21-35-02	36	3	2417.75	2306.25	2443.0	2288.5
bumblebox-01_2023-10-28_21-35-02	01	2023-10-28_21-35-02	36	11	2911.0	2022.75	2937.5	2018.0
bumblebox-01_2023-10-28_21-35-02	01	2023-10-28_21-35-02	36	12	2185.0	1972.0	2161.0	1949.5
bumblebox-01_2023-10-28_21-35-02	01	2023-10-28_21-35-02	36	2	3226.25	1939.5	3228.0	1970.5
bumblebox-01_2023-10-28_21-35-02	01	2023-10-28_21-35-02	36	5	1488.0	1292.0	1484.5	1318.0
bumblebox-01_2023-10-28_21-35-02	01	2023-10-28_21-35-02	37	3	2417.75	2306.5	2443.5	2289.0
bumblebox-01_2023-10-28_21-35-02	01	2023-10-28_21-35-02	37	7	1902.25	2153.5	1898.0	2173.5
bumblebox-01_2023-10-28_21-35-02	01	2023-10-28_21-35-02	37	11	2911.25	2022.5	2938.5	2017.5
bumblebox-01_2023-10-28_21-35-02	01	2023-10-28_21-35-02	37	12	2187.0	1999.75	2175.0	1974.5
bumblebox-01_2023-10-28_21-35-02	01	2023-10-28_21-35-02	37	1	2457.0	1748.25	2453.5	1776.5
bumblebox-01_2023-10-28_21-35-02	01	2023-10-28_21-35-02	37	9	1628.5	1619.0	1637.0	1636.0
bumblebox-01_2023-10-28_21-35-02	01	2023-10-28_21-35-02	37	5	1492.0	1286.0	1493.5	1317.0
bumblebox-01_2023-10-28_21-35-02	01	2023-10-28_21-35-02	37	13	3280.5	178.5	3272.0	148.5
bumblebox-01_2023-10-28_21-35-02	01	2023-10-28_21-35-02	37	2	3226.25	1939.0	3228.0	1970.0
bumblebox-01_2023-10-28_21-35-02	01	2023-10-28_21-35-02	38	3	2417.75	2306.75	2444.0	2289.0
bumblebox-01_2023-10-28_21-35-02	01	2023-10-28_21-35-02	38	7	1947.75	2185.75	1950.5	2206.5
bumblebox-01_2023-10-28_21-35-02	01	2023-10-28_21-35-02	38	11	2911.25	2023.0	2938.0	2017.5
bumblebox-01_2023-10-28_21-35-02	01	2023-10-28_21-35-02	38	12	2150.75	1928.75	2165.5	1905.0
bumblebox-01_2023-10-28_21-35-02	01	2023-10-28_21-35-02	38	1	2407.25	1706.75	2416.5	1737.0
bumblebox-01_2023-10-28_21-35-02	01	2023-10-28_21-35-02	38	9	1630.75	1619.0	1639.5	1636.0
bumblebox-01_2023-10-28_21-35-02	01	2023-10-28_21-35-02	38	5	1486.5	1281.5	1485.0	1310.5
bumblebox-01_2023-10-28_21-35-02	01	2023-10-28_21-35-02	38	13	3280.5	178.75	3272.0	149.0
bumblebox-01_2023-10-28_21-35-02	01	2023-10-28_21-35-02	38	2	3226.0	1939.25	3227.5	1970.5
bumblebox-01_2023-10-28_21-35-02	01	2023-10-28_21-35-02	39	3	2417.5	2306.75	2443.5	2289.0
bumblebox-01_2023-10-28_21-35-02	01	2023-10-28_21-35-02	39	7	1957.75	2205.25	1957.0	2230.5
bumblebox-01_2023-10-28_21-35-02	01	2023-10-28_21-35-02	39	11	2911.0	2023.0	2937.0	2018.5
bumblebox-01_2023-10-28_21-35-02	01	2023-10-28_21-35-02	39	2	3225.75	1939.5	3226.5	1971.5
bumblebox-01_2023-10-28_21-35-02	01	2023-10-28_21-35-02	39	12	2186.75	1933.75	2216.0	1925.0
bumblebox-01_2023-10-28_21-35-02	01	2023-10-28_21-35-02	39	1	2415.25	1719.0	2422.0	1748.0
bumblebox-01_2023-10-28_21-35-02	01	2023-10-28_21-35-02	39	9	1624.5	1609.25	1634.0	1628.0
bumblebox-01_2023-10-28_21-35-02	01	2023-10-28_21-35-02	39	5	1476.5	1273.0	1474.5	1303.0
bumblebox-01_2023-10-28_21-35-02	01	2023-10-28_21-35-02	39	13	3280.75	179.0	3273.0	149.0
bumblebox-01_2023-10-28_21-35-02	01	2023-10-28_21-35-02	40	3	2417.75	2306.5	2444.0	2289.0
bumblebox-01_2023-10-28_21-35-02	01	2023-10-28_21-35-02	40	7	1910.75	2270.5	1906.0	2292.0
bumblebox-01_2023-10-28_21-35-02	01	2023-10-28_21-35-02	40	11	2911.5	2022.75	2938.5	2017.5
bumblebox-01_2023-10-28_21-35-02	01	2023-10-28_21-35-02	40	12	2235.75	1938.25	2266.5	1931.0
bumblebox-01_2023-10-28_21-35-02	01	2023-10-28_21-35-02	40	6	1865.0	1768.0	1852.5	1793.5
bumblebox-01_2023-10-28_21-35-02	01	2023-10-28_21-35-02	40	1	2455.75	1751.0	2469.0	1774.5
bumblebox-01_2023-10-28_21-35-02	01	2023-10-28_21-35-02	40	9	1631.5	1612.5	1641.5	1630.5
bumblebox-01_2023-10-28_21-35-02	01	2023-10-28_21-35-02	40	5	1471.25	1264.25	1471.5	1296.5
bumblebox-01_2023-10-28_21-35-02	01	2023-10-28_21-35-02	40	13	3280.75	178.5	3272.0	149.0
bumblebox-01_2023-10-28_21-35-02	01	2023-10-28_21-35-02	40	2	3226.5	1939.25	3228.5	1970.5
bumblebox-01_2023-10-28_21-35-02	01	2023-10-28_21-35-02	41	3	2418.0	2307.0	2444.0	2289.5
bumblebox-01_2023-10-28_21-35-02	01	2023-10-28_21-35-02	41	7	1909.0	2266.0	1903.5	2287.5
bumblebox-01_2023-10-28_21-35-02	01	2023-10-28_21-35-02	41	11	2911.25	2023.75	2938.0	2019.0
bumblebox-01_2023-10-28_21-35-02	01	2023-10-28_21-35-02	41	12	2192.0	1955.25	2206.5	1931.0
bumblebox-01_2023-10-28_21-35-02	01	2023-10-28_21-35-02	41	6	1865.5	1786.75	1853.5	1814.0
bumblebox-01_2023-10-28_21-35-02	01	2023-10-28_21-35-02	41	1	2467.75	1680.75	2487.0	1684.5
bumblebox-01_2023-10-28_21-35-02	01	2023-10-28_21-35-02	41	5	1462.25	1300.0	1468.5	1331.0
bumblebox-01_2023-10-28_21-35-02	01	2023-10-28_21-35-02	41	2	3226.0	1939.25	3227.5	1970.5
bumblebox-01_2023-10-28_21-35-02	01	2023-10-28_21-35-02	41	9	1633.0	1611.25	1641.0	1629.0
bumblebox-01_2023-10-28_21-35-02	01	2023-10-28_21-35-02	41	13	3280.25	178.75	3272.0	149.0
bumblebox-01_2023-10-28_21-35-02	01	2023-10-28_21-35-02	42	3	2418.5	2307.0	2444.5	2289.5
bumblebox-01_2023-10-28_21-35-02	01	2023-10-28_21-35-02	42	7	1925.0	2260.75	1919.5	2284.0
bumblebox-01_2023-10-28_21-35-02	01	2023-10-28_21-35-02	42	11	2911.25	2024.25	2938.0	2019.5
bumblebox-01_2023-10-28_21-35-02	01	2023-10-28_21-35-02	42	12	2189.25	1901.0	2189.0	1870.0
bumblebox-01_2023-10-28_21-35-02	01	2023-10-28_21-35-02	42	6	1867.75	1835.5	1860.5	1865.5
bumblebox-01_2023-10-28_21-35-02	01	2023-10-28_21-35-02	42	1	2478.75	1688.25	2493.5	1693.0
bumblebox-01_2023-10-28_21-35-02	01	2023-10-28_21-35-02	42	5	1466.25	1294.5	1476.5	1325.5
bumblebox-01_2023-10-28_21-35-02	01	2023-10-28_21-35-02	42	13	3280.5	179.25	3272.0	149.5
bumblebox-01_2023-10-28_21-35-02	01	2023-10-28_21-35-02	42	2	3225.5	1940.0	3227.0	1971.5
bumblebox-01_2023-10-28_21-35-02	01	2023-10-28_21-35-02	43	7	1931.75	2248.25	1927.5	2271.0
bumblebox-01_2023-10-28_21-35-02	01	2023-10-28_21-35-02	43	11	2911.0	2023.0	2937.5	2017.5
bumblebox-01_2023-10-28_21-35-02	01	2023-10-28_21-35-02	43	6	1852.0	1858.0	1833.5	1880.5
bumblebox-01_2023-10-28_21-35-02	01	2023-10-28_21-35-02	43	12	2123.75	1834.75	2103.0	1809.5
bumblebox-01_2023-10-28_21-35-02	01	2023-10-28_21-35-02	43	1	2482.5	1697.0	2494.0	1705.5
bumblebox-01_2023-10-28_21-35-02	01	2023-10-28_21-35-02	43	5	1482.75	1272.0	1494.0	1303.0
bumblebox-01_2023-10-28_21-35-02	01	2023-10-28_21-35-02	43	3	2418.0	2306.75	2444.0	2289.0
bumblebox-01_2023-10-28_21-35-02	01	2023-10-28_21-35-02	43	2	3225.75	1939.75	3227.5	1971.5
bumblebox-01_2023-10-28_21-35-02	01	2023-10-28_21-35-02	43	9	1640.5	1643.5	1651.5	1653.0
bumblebox-01_2023-10-28_21-35-02	01	2023-10-28_21-35-02	43	13	3281.5	179.0	3272.5	149.0
bumblebox-01_2023-10-28_21-35-02	01	2023-10-28_21-35-02	44	3	2418.0	2306.75	2444.0	2288.5
bumblebox-01_2023-10-28_21-35-02	01	2023-10-28_21-35-02	44	7	1911.5	2260.5	1909.5	2283.0
bumblebox-01_2023-10-28_21-35-02	01	2023-10-28_21-35-02	44	11	2911.75	2023.0	2938.0	2018.0
bumblebox-01_2023-10-28_21-35-02	01	2023-10-28_21-35-02	44	6	1813.0	1887.75	1789.0	1904.5
bumblebox-01_2023-10-28_21-35-02	01	2023-10-28_21-35-02	44	12	2001.0	1775.75	1981.5	1757.0
bumblebox-01_2023-10-28_21-35-02	01	2023-10-28_21-35-02	44	1	2488.25	1694.75	2501.0	1705.0
bumblebox-01_2023-10-28_21-35-02	01	2023-10-28_21-35-02	44	9	1642.5	1644.0	1652.0	1652.5
bumblebox-01_2023-10-28_21-35-02	01	2023-10-28_21-35-02	44	5	1501.25	1295.0	1502.5	1325.0
bumblebox-01_2023-10-28_21-35-02	01	2023-10-28_21-35-02	44	13	3280.25	178.5	3272.0	148.5
bumblebox-01_2023-10-28_21-35-02	01	2023-10-28_21-35-02	44	2	3225.75	1939.75	3227.5	1971.0
bumblebox-01_2023-10-28_21-35-02	01	2023-10-28_21-35-02	45	3	2418.25	2306.25	2444.5	2288.5
bumblebox-01_2023-10-28_21-35-02	01	2023-10-28_21-35-02	45	7	1943.25	2259.0	1943.0	2282.0
bumblebox-01_2023-10-28_21-35-02	01	2023-10-28_21-35-02	45	2	3226.0	1939.75	3227.0	1971.0
bumblebox-01_2023-10-28_21-35-02	01	2023-10-28_21-35-02	45	6	1864.5	1914.25	1841.0	1932.5
bumblebox-01_2023-10-28_21-35-02	01	2023-10-28_21-35-02	45	12	2001.0	1752.75	1984.0	1731.5
bumblebox-01_2023-10-28_21-35-02	01	2023-10-28_21-35-02	45	1	2483.25	1691.25	2494.0	1702.5
bumblebox-01_2023-10-28_21-35-02	01	2023-10-28_21-35-02	45	5	1514.75	1290.75	1510.5	1317.5
bumblebox-01_2023-10-28_21-35-02	01	2023-10-28_21-35-02	45	0	1847.5	1096.0	1825.0	1116.0
bumblebox-01_2023-10-28_21-35-02	01	2023-10-28_21-35-02	45	11	2911.25	2023.0	2938.0	2018.0
bumblebox-01_2023-10-28_21-35-02	01	2023-10-28_21-35-02	45	13	3280.25	178.5	3271.5	149.0
bumblebox-01_2023-10-28_21-35-02	01	2023-10-28_21-35-02	46	3	2418.0	2306.75	2444.0	2289.0
bumblebox-01_2023-10-28_21-35-02	01	2023-10-28_21-35-02	46	7	1941.75	2267.75	1941.0	2289.5
bumblebox-01_2023-10-28_21-35-02	01	2023-10-28_21-35-02	46	11	2911.25	2023.25	2938.0	2018.0
bumblebox-01_2023-10-28_21-35-02	01	2023-10-28_21-35-02	46	2	3225.75	1939.5	3227.5	1971.0
bumblebox-01_2023-10-28_21-35-02	01	2023-10-28_21-35-02	46	12	1980.75	1818.25	1969.0	1819.0
bumblebox-01_2023-10-28_21-35-02	01	2023-10-28_21-35-02	46	6	1865.25	1800.5	1845.0	1783.0
bumblebox-01_2023-10-28_21-35-02	01	2023-10-28_21-35-02	46	1	2484.0	1702.0	2493.5	1714.5
bumblebox-01_2023-10-28_21-35-02	01	2023-10-28_21-35-02	46	9	1612.75	1594.0	1615.0	1613.5
bumblebox-01_2023-10-28_21-35-02	01	2023-10-28_21-35-02	46	5	1491.0	1352.75	1496.5	1376.5
bumblebox-01_2023-10-28_21-35-02	01	2023-10-28_21-35-02	46	0	1830.0	1141.5	1813.5	1167.5
bumblebox-01_2023-10-28_21-35-02	01	2023-10-28_21-35-02	46	13	3280.0	179.0	3271.5	149.0
bumblebox-01_2023-10-28_21-35-02	01	2023-10-28_21-35-02	47	3	2417.75	2306.75	2444.0	2289.0
bumblebox-01_2023-10-28_21-35-02	01	2023-10-28_21-35-02	47	7	1953.0	2270.5	1954.0	2294.0
bumblebox-01_2023-10-28_21-35-02	01	2023-10-28_21-35-02	47	1	2488.25	1691.0	2499.0	1707.0
bumblebox-01_2023-10-28_21-35-02	01	2023-10-28_21-35-02	47	6	1845.75	1667.25	1834.5	1642.0
bumblebox-01_2023-10-28_21-35-02	01	2023-10-28_21-35-02	47	9	1608.5	1585.75	1603.0	1603.0
bumblebox-01_2023-10-28_21-35-02	01	2023-10-28_21-35-02	47	5	1472.5	1328.0	1480.5	1356.5
bumblebox-01_2023-10-28_21-35-02	01	2023-10-28_21-35-02	47	0	1876.75	1199.25	1873.0	1230.5
bumblebox-01_2023-10-28_21-35-02	01	2023-10-28_21-35-02	47	11	2911.75	2023.0	2939.0	2017.5
bumblebox-01_2023-10-28_21-35-02	01	2023-10-28_21-35-02	47	2	3226.0	1940.0	3227.5	1971.5
bumblebox-01_2023-10-28_21-35-02	01	2023-10-28_21-35-02	47	13	3280.25	179.0	3271.5	149.0
bumblebox-01_2023-10-28_21-35-02	01	2023-10-28_21-35-02	48	3	2418.25	2306.75	2444.0	2289.5
bumblebox-01_2023-10-28_21-35-02	01	2023-10-28_21-35-02	48	7	1946.0	2257.5	1945.0	2279.5
bumblebox-01_2023-10-28_21-35-02	01	2023-10-28_21-35-02	48	11	2911.5	2022.75	2938.5	2017.5
bumblebox-01_2023-10-28_21-35-02	01	2023-10-28_21-35-02	48	9	1604.25	1578.5	1597.0	1596.5
bumblebox-01_2023-10-28_21-35-02	01	2023-10-28_21-35-02	48	0	1901.5	1401.0	1905.5	1431.0
bumblebox-01_2023-10-28_21-35-02	01	2023-10-28_21-35-02	48	5	1468.25	1312.5	1482.0	1342.5
bumblebox-01_2023-10-28_21-35-02	01	2023-10-28_21-35-02	48	2	3225.75	1940.25	3227.0	1971.5
bumblebox-01_2023-10-28_21-35-02	01	2023-10-28_21-35-02	48	1	2488.5	1678.0	2498.0	1699.5
bumblebox-01_2023-10-28_21-35-02	01	2023-10-28_21-35-02	48	13	3280.25	178.75	3272.0	149.0
bumblebox-01_2023-10-28_21-35-02	01	2023-10-28_21-35-02	49	3	2417.5	2306.75	2443.0	2288.5
bumblebox-01_2023-10-28_21-35-02	01	2023-10-28_21-35-02	49	7	1944.0	2236.25	1943.0	2261.5
bumblebox-01_2023-10-28_21-35-02	01	2023-10-28_21-35-02	49	11	2911.5	2023.0	2938.5	2017.5
bumblebox-01_2023-10-28_21-35-02	01	2023-10-28_21-35-02	49	1	2436.5	1613.5	2445.0	1646.0
bumblebox-01_2023-10-28_21-35-02	01	2023-10-28_21-35-02	49	9	1606.75	1585.25	1597.5	1601.5
bumblebox-01_2023-10-28_21-35-02	01	2023-10-28_21-35-02	49	0	1999.5	1422.25	2015.5	1442.0
bumblebox-01_2023-10-28_21-35-02	01	2023-10-28_21-35-02	49	5	1470.25	1287.25	1479.5	1319.0
bumblebox-01_2023-10-28_21-35-02	01	2023-10-28_21-35-02	49	2	3226.0	1939.0	3228.0	1970.5
bumblebox-01_2023-10-28_21-35-02	01	2023-10-28_21-35-02	50	3	2417.75	2306.5	2443.5	2289.0
bumblebox-01_2023-10-28_21-35-02	01	2023-10-28_21-35-02	50	7	1962.0	2255.0	1966.0	2279.5
bumblebox-01_2023-10-28_21-35-02	01	2023-10-28_21-35-02	50	11	2911.0	2023.0	2937.5	2018.0
bumblebox-01_2023-10-28_21-35-02	01	2023-10-28_21-35-02	50	1	2432.5	1643.5	2425.5	1667.5
bumblebox-01_2023-10-28_21-35-02	01	2023-10-28_21-35-02	50	9	1594.5	1590.25	1585.5	1606.0
bumblebox-01_2023-10-28_21-35-02	01	2023-10-28_21-35-02	50	0	2037.5	1405.5	2055.0	1420.0
bumblebox-01_2023-10-28_21-35-02	01	2023-10-28_21-35-02	50	5	1475.5	1324.5	1487.5	1354.0
bumblebox-01_2023-10-28_21-35-02	01	2023-10-28_21-35-02	50	2	3225.5	1939.75	3227.0	1971.0
bumblebox-01_2023-10-28_21-35-02	01	2023-10-28_21-35-02	50	13	3280.25	179.0	3271.5	149.5
bumblebox-01_2023-10-28_21-35-02	01	2023-10-28_21-35-02	51	3	2418.0	2306.5	2444.0	2289.0
bumblebox-01_2023-10-28_21-35-02	01	2023-10-28_21-35-02	51	7	1941.75	2244.75	1935.5	2273.5
bumblebox-01_2023-10-28_21-35-02	01	2023-10-28_21-35-02	51	11	2911.5	2022.5	2938.5	2017.5
bumblebox-01_2023-10-28_21-35-02	01	2023-10-28_21-35-02	51	4	2397.25	1976.75	2381.0	1964.0
bumblebox-01_2023-10-28_21-35-02	01	2023-10-28_21-35-02	51	2	3225.5	1939.25	3227.0	1971.0
bumblebox-01_2023-10-28_21-35-02	01	2023-10-28_21-35-02	51	1	2418.5	1647.75	2413.0	1670.0
bumblebox-01_2023-10-28_21-35-02	01	2023-10-28_21-35-02	51	0	2037.5	1406.0	2054.5	1420.0
bumblebox-01_2023-10-28_21-35-02	01	2023-10-28_21-35-02	51	5	1483.75	1329.0	1495.5	1357.5
bumblebox-01_2023-10-28_21-35-02	01	2023-10-28_21-35-02	51	13	3280.5	178.5	3271.5	148.5
