## Supplementary material for "The BumbleBox: An open-source platform for quantifying behavior in bumblebee colonies": Sample BumbleBox Data Output: bumblebox-01_2023-10-28_21-45-02_averages.csv

filename	ID	average distance from center	average speed	frames tracked in video
bumblebox-01_2023-10-28_21-45-02	0	832.0	4.0	22
bumblebox-01_2023-10-28_21-45-02	1	565.0	21.0	3
bumblebox-01_2023-10-28_21-45-02	2	1441.0	1.0	45
bumblebox-01_2023-10-28_21-45-02	4	166.0	25.0	32
bumblebox-01_2023-10-28_21-45-02	5	556.0	30.0	47
bumblebox-01_2023-10-28_21-45-02	6	771.0	50.0	3
bumblebox-01_2023-10-28_21-45-02	7	789.0	19.0	45
bumblebox-01_2023-10-28_21-45-02	8	389.0	36.0	39
bumblebox-01_2023-10-28_21-45-02	9	295.0	52.0	46
bumblebox-01_2023-10-28_21-45-02	10	773.0		1
bumblebox-01_2023-10-28_21-45-02	11	1032.0	4.0	51
bumblebox-01_2023-10-28_21-45-02	12	618.0	22.0	51
bumblebox-01_2023-10-28_21-45-02	13	199.0	15.0	49
bumblebox-01_2023-10-28_21-45-02	15	934.0	3.0	51
