## Supplementary material for "The BumbleBox: An open-source platform for quantifying behavior in bumblebee colonies": Sample BumbleBox Data Output: bumblebox-01_2023-10-28_21-45-02_contacts.csv

	frame	ID	0	1	2	4	5	7	9	11	12	13	15	8	10	6
0	0	0		0.0	0.0	0.0	0.0	0.0	0.0	0.0	0.0	0.0	1.0
1	0	1	0.0		0.0	1.0	0.0	0.0	0.0	0.0	0.0	0.0	0.0
2	0	2	0.0	0.0		0.0	0.0	0.0	0.0	0.0	0.0	0.0	0.0
3	0	4	0.0	1.0	0.0		0.0	0.0	0.0	0.0	0.0	0.0	0.0
4	0	5	0.0	0.0	0.0	0.0		0.0	0.0	0.0	0.0	0.0	0.0
5	0	7	0.0	0.0	0.0	0.0	0.0		0.0	0.0	0.0	0.0	0.0
6	0	9	0.0	0.0	0.0	0.0	0.0	0.0		0.0	0.0	0.0	0.0
7	0	11	0.0	0.0	0.0	0.0	0.0	0.0	0.0		0.0	0.0	0.0
8	0	12	0.0	0.0	0.0	0.0	0.0	0.0	0.0	0.0		0.0	0.0
9	0	13	0.0	0.0	0.0	0.0	0.0	0.0	0.0	0.0	0.0		0.0
10	0	15	1.0	0.0	0.0	0.0	0.0	0.0	0.0	0.0	0.0	0.0
11	1	2				0.0	0.0	0.0	0.0	0.0	0.0	0.0	0.0
12	1	4			0.0		0.0	0.0	0.0	0.0	0.0	0.0	0.0
13	1	5			0.0	0.0		0.0	0.0	0.0	0.0	0.0	0.0
14	1	7			0.0	0.0	0.0		0.0	0.0	0.0	0.0	0.0
15	1	9			0.0	0.0	0.0	0.0		0.0	0.0	0.0	0.0
16	1	11			0.0	0.0	0.0	0.0	0.0		0.0	0.0	0.0
17	1	12			0.0	0.0	0.0	0.0	0.0	0.0		0.0	0.0
18	1	13			0.0	0.0	0.0	0.0	0.0	0.0	0.0		0.0
19	1	15			0.0	0.0	0.0	0.0	0.0	0.0	0.0	0.0
20	2	0			0.0	0.0	0.0	0.0	0.0	0.0	0.0	0.0	1.0	0.0
21	2	2	0.0			0.0	0.0	0.0	0.0	0.0	0.0	0.0	0.0	0.0
22	2	4	0.0		0.0		0.0	0.0	0.0	0.0	0.0	0.0	0.0	0.0
23	2	5	0.0		0.0	0.0		0.0	0.0	0.0	0.0	0.0	0.0	0.0
24	2	7	0.0		0.0	0.0	0.0		0.0	0.0	0.0	0.0	0.0	0.0
25	2	8	0.0		0.0	0.0	0.0	0.0	0.0	0.0	0.0	0.0	0.0
26	2	9	0.0		0.0	0.0	0.0	0.0		0.0	0.0	0.0	0.0	0.0
27	2	11	0.0		0.0	0.0	0.0	0.0	0.0		0.0	0.0	0.0	0.0
28	2	12	0.0		0.0	0.0	0.0	0.0	0.0	0.0		0.0	0.0	0.0
29	2	13	0.0		0.0	0.0	0.0	0.0	0.0	0.0	0.0		0.0	0.0
30	2	15	1.0		0.0	0.0	0.0	0.0	0.0	0.0	0.0	0.0		0.0
31	3	0			0.0	0.0	0.0	0.0	0.0	0.0	0.0	0.0	1.0	0.0
32	3	2	0.0			0.0	0.0	0.0	0.0	0.0	0.0	0.0	0.0	0.0
33	3	4	0.0		0.0		0.0	0.0	1.0	0.0	0.0	0.0	0.0	0.0
34	3	5	0.0		0.0	0.0		0.0	0.0	0.0	0.0	0.0	0.0	0.0
35	3	7	0.0		0.0	0.0	0.0		0.0	0.0	0.0	0.0	0.0	0.0
36	3	8	0.0		0.0	0.0	0.0	0.0	0.0	0.0	0.0	0.0	0.0
37	3	9	0.0		0.0	1.0	0.0	0.0		0.0	0.0	0.0	0.0	0.0
38	3	11	0.0		0.0	0.0	0.0	0.0	0.0		0.0	0.0	0.0	0.0
39	3	12	0.0		0.0	0.0	0.0	0.0	0.0	0.0		0.0	0.0	0.0
40	3	13	0.0		0.0	0.0	0.0	0.0	0.0	0.0	0.0		0.0	0.0
41	3	15	1.0		0.0	0.0	0.0	0.0	0.0	0.0	0.0	0.0		0.0
42	4	0			0.0	0.0	0.0	0.0	0.0	0.0	0.0	0.0	1.0	0.0
43	4	2	0.0			0.0	0.0	0.0	0.0	0.0	0.0	0.0	0.0	0.0
44	4	4	0.0		0.0		0.0	0.0	1.0	0.0	0.0	0.0	0.0	0.0
45	4	5	0.0		0.0	0.0		0.0	0.0	0.0	0.0	0.0	0.0	0.0
46	4	7	0.0		0.0	0.0	0.0		0.0	0.0	0.0	0.0	0.0	0.0
47	4	8	0.0		0.0	0.0	0.0	0.0	0.0	0.0	0.0	0.0	0.0
48	4	9	0.0		0.0	1.0	0.0	0.0		0.0	0.0	0.0	0.0	0.0
49	4	11	0.0		0.0	0.0	0.0	0.0	0.0		0.0	0.0	0.0	0.0
50	4	12	0.0		0.0	0.0	0.0	0.0	0.0	0.0		0.0	0.0	0.0
51	4	13	0.0		0.0	0.0	0.0	0.0	0.0	0.0	0.0		0.0	0.0
52	4	15	1.0		0.0	0.0	0.0	0.0	0.0	0.0	0.0	0.0		0.0
53	5	2				0.0	0.0	0.0	0.0	0.0	0.0	0.0	0.0	0.0
54	5	4			0.0		0.0	0.0	1.0	0.0	0.0	0.0	0.0	0.0
55	5	5			0.0	0.0		0.0	0.0	0.0	0.0	0.0	0.0	0.0
56	5	7			0.0	0.0	0.0		0.0	0.0	0.0	0.0	0.0	0.0
57	5	8			0.0	0.0	0.0	0.0	0.0	0.0	0.0	0.0	0.0
58	5	9			0.0	1.0	0.0	0.0		0.0	0.0	0.0	0.0	0.0
59	5	11			0.0	0.0	0.0	0.0	0.0		0.0	0.0	0.0	0.0
60	5	12			0.0	0.0	0.0	0.0	0.0	0.0		0.0	0.0	0.0
61	5	13			0.0	0.0	0.0	0.0	0.0	0.0	0.0		0.0	0.0
62	5	15			0.0	0.0	0.0	0.0	0.0	0.0	0.0	0.0		0.0
63	6	4					0.0	0.0	1.0	0.0	0.0	0.0	0.0
64	6	5				0.0		0.0	0.0	0.0	0.0	0.0	0.0
65	6	7				0.0	0.0		0.0	0.0	0.0	0.0	0.0
66	6	9				1.0	0.0	0.0		0.0	0.0	0.0	0.0
67	6	11				0.0	0.0	0.0	0.0		0.0	0.0	0.0
68	6	12				0.0	0.0	0.0	0.0	0.0		0.0	0.0
69	6	13				0.0	0.0	0.0	0.0	0.0	0.0		0.0
70	6	15				0.0	0.0	0.0	0.0	0.0	0.0	0.0
71	7	0			0.0	0.0	0.0	0.0	0.0	0.0	0.0	0.0	1.0
72	7	2	0.0			0.0	0.0	0.0	0.0	0.0	0.0	0.0	0.0
73	7	4	0.0		0.0		0.0	0.0	0.0	0.0	0.0	0.0	0.0
74	7	5	0.0		0.0	0.0		0.0	0.0	0.0	0.0	0.0	0.0
75	7	7	0.0		0.0	0.0	0.0		0.0	0.0	0.0	0.0	0.0
76	7	9	0.0		0.0	0.0	0.0	0.0		0.0	0.0	0.0	0.0
77	7	11	0.0		0.0	0.0	0.0	0.0	0.0		0.0	0.0	0.0
78	7	12	0.0		0.0	0.0	0.0	0.0	0.0	0.0		0.0	0.0
79	7	13	0.0		0.0	0.0	0.0	0.0	0.0	0.0	0.0		0.0
80	7	15	1.0		0.0	0.0	0.0	0.0	0.0	0.0	0.0	0.0
81	8	0			0.0	0.0	0.0	0.0	0.0	0.0	0.0	0.0	1.0	0.0
82	8	2	0.0			0.0	0.0	0.0	0.0	0.0	0.0	0.0	0.0	0.0
83	8	4	0.0		0.0		0.0	0.0	0.0	0.0	0.0	0.0	0.0	0.0
84	8	5	0.0		0.0	0.0		0.0	1.0	0.0	0.0	0.0	0.0	0.0
85	8	7	0.0		0.0	0.0	0.0		0.0	0.0	0.0	0.0	0.0	0.0
86	8	8	0.0		0.0	0.0	0.0	0.0	0.0	0.0	0.0	0.0	0.0
87	8	9	0.0		0.0	0.0	1.0	0.0		0.0	0.0	0.0	0.0	0.0
88	8	11	0.0		0.0	0.0	0.0	0.0	0.0		0.0	0.0	0.0	0.0
89	8	12	0.0		0.0	0.0	0.0	0.0	0.0	0.0		0.0	0.0	0.0
90	8	13	0.0		0.0	0.0	0.0	0.0	0.0	0.0	0.0		0.0	0.0
91	8	15	1.0		0.0	0.0	0.0	0.0	0.0	0.0	0.0	0.0		0.0
92	9	0			0.0	0.0	0.0	0.0	0.0	0.0	0.0	0.0	1.0	0.0
93	9	2	0.0			0.0	0.0	0.0	0.0	0.0	0.0	0.0	0.0	0.0
94	9	4	0.0		0.0		0.0	0.0	0.0	0.0	0.0	0.0	0.0	0.0
95	9	5	0.0		0.0	0.0		0.0	1.0	0.0	0.0	0.0	0.0	0.0
96	9	7	0.0		0.0	0.0	0.0		0.0	0.0	0.0	0.0	0.0	0.0
97	9	8	0.0		0.0	0.0	0.0	0.0	0.0	0.0	0.0	0.0	0.0
98	9	9	0.0		0.0	0.0	1.0	0.0		0.0	0.0	0.0	0.0	0.0
99	9	11	0.0		0.0	0.0	0.0	0.0	0.0		0.0	0.0	0.0	0.0
100	9	12	0.0		0.0	0.0	0.0	0.0	0.0	0.0		0.0	0.0	0.0
101	9	13	0.0		0.0	0.0	0.0	0.0	0.0	0.0	0.0		0.0	0.0
102	9	15	1.0		0.0	0.0	0.0	0.0	0.0	0.0	0.0	0.0		0.0
103	10	0			0.0	0.0	0.0	0.0	0.0	0.0	0.0	0.0	1.0
104	10	2	0.0			0.0	0.0	0.0	0.0	0.0	0.0	0.0	0.0
105	10	4	0.0		0.0		0.0	0.0	0.0	0.0	0.0	0.0	0.0
106	10	5	0.0		0.0	0.0		0.0	0.0	0.0	0.0	0.0	0.0
107	10	7	0.0		0.0	0.0	0.0		0.0	0.0	0.0	0.0	0.0
108	10	9	0.0		0.0	0.0	0.0	0.0		0.0	0.0	0.0	0.0
109	10	11	0.0		0.0	0.0	0.0	0.0	0.0		0.0	0.0	0.0
110	10	12	0.0		0.0	0.0	0.0	0.0	0.0	0.0		0.0	0.0
111	10	13	0.0		0.0	0.0	0.0	0.0	0.0	0.0	0.0		0.0
112	10	15	1.0		0.0	0.0	0.0	0.0	0.0	0.0	0.0	0.0
113	11	2				0.0	0.0	0.0	0.0	0.0	0.0	0.0	0.0		0.0
114	11	4			0.0		0.0	0.0	0.0	0.0	0.0	0.0	0.0		0.0
115	11	5			0.0	0.0		0.0	0.0	0.0	0.0	0.0	0.0		0.0
116	11	7			0.0	0.0	0.0		0.0	0.0	0.0	0.0	0.0		1.0
117	11	9			0.0	0.0	0.0	0.0		0.0	0.0	0.0	0.0		0.0
118	11	10			0.0	0.0	0.0	1.0	0.0	0.0	0.0	0.0	0.0
119	11	11			0.0	0.0	0.0	0.0	0.0		0.0	0.0	0.0		0.0
120	11	12			0.0	0.0	0.0	0.0	0.0	0.0		0.0	0.0		0.0
121	11	13			0.0	0.0	0.0	0.0	0.0	0.0	0.0		0.0		0.0
122	11	15			0.0	0.0	0.0	0.0	0.0	0.0	0.0	0.0			0.0
123	12	0			0.0	0.0	0.0	0.0		0.0	0.0	0.0	1.0	0.0
124	12	2	0.0			0.0	0.0	0.0		0.0	0.0	0.0	0.0	0.0
125	12	4	0.0		0.0		0.0	0.0		0.0	0.0	0.0	0.0	0.0
126	12	5	0.0		0.0	0.0		0.0		0.0	0.0	0.0	0.0	0.0
127	12	7	0.0		0.0	0.0	0.0			0.0	0.0	0.0	0.0	0.0
128	12	8	0.0		0.0	0.0	0.0	0.0		0.0	0.0	0.0	0.0
129	12	11	0.0		0.0	0.0	0.0	0.0			0.0	0.0	0.0	0.0
130	12	12	0.0		0.0	0.0	0.0	0.0		0.0		0.0	0.0	0.0
131	12	13	0.0		0.0	0.0	0.0	0.0		0.0	0.0		0.0	0.0
132	12	15	1.0		0.0	0.0	0.0	0.0		0.0	0.0	0.0		0.0
133	13	2				0.0	0.0	0.0		0.0	0.0	0.0	0.0
134	13	4			0.0		0.0	0.0		0.0	0.0	0.0	0.0
135	13	5			0.0	0.0		0.0		0.0	0.0	0.0	0.0
136	13	7			0.0	0.0	0.0			0.0	0.0	0.0	0.0
137	13	11			0.0	0.0	0.0	0.0			0.0	0.0	0.0
138	13	12			0.0	0.0	0.0	0.0		0.0		0.0	0.0
139	13	13			0.0	0.0	0.0	0.0		0.0	0.0		0.0
140	13	15			0.0	0.0	0.0	0.0		0.0	0.0	0.0
141	14	0				0.0	0.0	0.0	0.0	0.0	0.0	0.0	1.0	0.0
142	14	4	0.0				0.0	0.0	0.0	0.0	0.0	0.0	0.0	0.0
143	14	5	0.0			0.0		0.0	0.0	0.0	0.0	0.0	0.0	0.0
144	14	7	0.0			0.0	0.0		0.0	0.0	0.0	0.0	0.0	0.0
145	14	8	0.0			0.0	0.0	0.0	0.0	0.0	0.0	0.0	0.0
146	14	9	0.0			0.0	0.0	0.0		0.0	0.0	0.0	0.0	0.0
147	14	11	0.0			0.0	0.0	0.0	0.0		0.0	0.0	0.0	0.0
148	14	12	0.0			0.0	0.0	0.0	0.0	0.0		0.0	0.0	0.0
149	14	13	0.0			0.0	0.0	0.0	0.0	0.0	0.0		0.0	0.0
150	14	15	1.0			0.0	0.0	0.0	0.0	0.0	0.0	0.0		0.0
151	15	0			0.0	0.0	0.0	0.0	0.0	0.0	0.0	0.0	1.0	0.0
152	15	2	0.0			0.0	0.0	0.0	0.0	0.0	0.0	0.0	0.0	0.0
153	15	4	0.0		0.0		0.0	0.0	0.0	0.0	0.0	0.0	0.0	0.0
154	15	5	0.0		0.0	0.0		0.0	0.0	0.0	0.0	0.0	0.0	0.0
155	15	7	0.0		0.0	0.0	0.0		0.0	0.0	0.0	0.0	0.0	0.0
156	15	8	0.0		0.0	0.0	0.0	0.0	0.0	0.0	0.0	0.0	0.0
157	15	9	0.0		0.0	0.0	0.0	0.0		0.0	0.0	0.0	0.0	0.0
158	15	11	0.0		0.0	0.0	0.0	0.0	0.0		0.0	0.0	0.0	0.0
159	15	12	0.0		0.0	0.0	0.0	0.0	0.0	0.0		0.0	0.0	0.0
160	15	13	0.0		0.0	0.0	0.0	0.0	0.0	0.0	0.0		0.0	0.0
161	15	15	1.0		0.0	0.0	0.0	0.0	0.0	0.0	0.0	0.0		0.0
162	16	2				0.0	0.0	0.0	0.0	0.0	0.0	0.0	0.0	0.0
163	16	4			0.0		0.0	0.0	0.0	0.0	0.0	0.0	0.0	0.0
164	16	5			0.0	0.0		0.0	0.0	0.0	0.0	0.0	0.0	0.0
165	16	7			0.0	0.0	0.0		0.0	0.0	0.0	0.0	0.0	0.0
166	16	8			0.0	0.0	0.0	0.0	0.0	0.0	0.0	0.0	0.0
167	16	9			0.0	0.0	0.0	0.0		0.0	0.0	0.0	0.0	0.0
168	16	11			0.0	0.0	0.0	0.0	0.0		0.0	0.0	0.0	0.0
169	16	12			0.0	0.0	0.0	0.0	0.0	0.0		0.0	0.0	0.0
170	16	13			0.0	0.0	0.0	0.0	0.0	0.0	0.0		0.0	0.0
171	16	15			0.0	0.0	0.0	0.0	0.0	0.0	0.0	0.0		0.0
172	17	2				0.0	0.0	0.0	0.0	0.0	0.0	0.0	0.0
173	17	4			0.0		0.0	0.0	0.0	0.0	0.0	0.0	0.0
174	17	5			0.0	0.0		0.0	0.0	0.0	0.0	0.0	0.0
175	17	7			0.0	0.0	0.0		0.0	0.0	0.0	0.0	0.0
176	17	9			0.0	0.0	0.0	0.0		0.0	0.0	0.0	0.0
177	17	11			0.0	0.0	0.0	0.0	0.0		0.0	0.0	0.0
178	17	12			0.0	0.0	0.0	0.0	0.0	0.0		0.0	0.0
179	17	13			0.0	0.0	0.0	0.0	0.0	0.0	0.0		0.0
180	17	15			0.0	0.0	0.0	0.0	0.0	0.0	0.0	0.0
181	18	0			0.0	0.0	0.0	0.0	0.0	0.0	0.0	0.0	1.0	0.0
182	18	2	0.0			0.0	0.0	0.0	0.0	0.0	0.0	0.0	0.0	0.0
183	18	4	0.0		0.0		0.0	0.0	0.0	0.0	0.0	0.0	0.0	0.0
184	18	5	0.0		0.0	0.0		0.0	0.0	0.0	0.0	0.0	0.0	0.0
185	18	7	0.0		0.0	0.0	0.0		0.0	0.0	0.0	0.0	0.0	0.0
186	18	8	0.0		0.0	0.0	0.0	0.0	0.0	0.0	0.0	0.0	0.0
187	18	9	0.0		0.0	0.0	0.0	0.0		0.0	0.0	0.0	0.0	0.0
188	18	11	0.0		0.0	0.0	0.0	0.0	0.0		0.0	0.0	0.0	0.0
189	18	12	0.0		0.0	0.0	0.0	0.0	0.0	0.0		0.0	0.0	0.0
190	18	13	0.0		0.0	0.0	0.0	0.0	0.0	0.0	0.0		0.0	0.0
191	18	15	1.0		0.0	0.0	0.0	0.0	0.0	0.0	0.0	0.0		0.0
192	19	0			0.0	0.0	0.0	0.0	0.0	0.0	0.0	0.0	1.0	0.0
193	19	2	0.0			0.0	0.0	0.0	0.0	0.0	0.0	0.0	0.0	0.0
194	19	4	0.0		0.0		0.0	0.0	0.0	0.0	0.0	0.0	0.0	0.0
195	19	5	0.0		0.0	0.0		0.0	0.0	0.0	0.0	0.0	0.0	0.0
196	19	7	0.0		0.0	0.0	0.0		0.0	0.0	0.0	0.0	0.0	0.0
197	19	8	0.0		0.0	0.0	0.0	0.0	0.0	0.0	0.0	0.0	0.0
198	19	9	0.0		0.0	0.0	0.0	0.0		0.0	0.0	0.0	0.0	0.0
199	19	11	0.0		0.0	0.0	0.0	0.0	0.0		0.0	0.0	0.0	0.0
200	19	12	0.0		0.0	0.0	0.0	0.0	0.0	0.0		0.0	0.0	0.0
201	19	13	0.0		0.0	0.0	0.0	0.0	0.0	0.0	0.0		0.0	0.0
202	19	15	1.0		0.0	0.0	0.0	0.0	0.0	0.0	0.0	0.0		0.0
203	20	2				0.0	0.0	0.0	0.0	0.0	0.0	0.0	0.0	0.0
204	20	4			0.0		0.0	0.0	0.0	0.0	0.0	0.0	0.0	0.0
205	20	5			0.0	0.0		0.0	0.0	0.0	0.0	0.0	0.0	0.0
206	20	7			0.0	0.0	0.0		0.0	0.0	0.0	0.0	0.0	0.0
207	20	8			0.0	0.0	0.0	0.0	0.0	0.0	0.0	0.0	0.0
208	20	9			0.0	0.0	0.0	0.0		0.0	0.0	0.0	0.0	0.0
209	20	11			0.0	0.0	0.0	0.0	0.0		0.0	0.0	0.0	0.0
210	20	12			0.0	0.0	0.0	0.0	0.0	0.0		0.0	0.0	0.0
211	20	13			0.0	0.0	0.0	0.0	0.0	0.0	0.0		0.0	0.0
212	20	15			0.0	0.0	0.0	0.0	0.0	0.0	0.0	0.0		0.0
213	21	2				0.0	0.0	0.0	0.0	0.0	0.0	0.0	0.0	0.0		0.0
214	21	4			0.0		0.0	0.0	0.0	0.0	0.0	0.0	0.0	0.0		0.0
215	21	5			0.0	0.0		0.0	0.0	0.0	0.0	0.0	0.0	0.0		0.0
216	21	6			0.0	0.0	0.0	0.0	0.0	0.0	0.0	0.0	0.0	0.0
217	21	7			0.0	0.0	0.0		0.0	0.0	0.0	0.0	0.0	0.0		0.0
218	21	8			0.0	0.0	0.0	0.0	0.0	0.0	0.0	0.0	0.0			0.0
219	21	9			0.0	0.0	0.0	0.0		0.0	0.0	0.0	0.0	0.0		0.0
220	21	11			0.0	0.0	0.0	0.0	0.0		0.0	0.0	0.0	0.0		0.0
221	21	12			0.0	0.0	0.0	0.0	0.0	0.0		0.0	0.0	0.0		0.0
222	21	13			0.0	0.0	0.0	0.0	0.0	0.0	0.0		0.0	0.0		0.0
223	21	15			0.0	0.0	0.0	0.0	0.0	0.0	0.0	0.0		0.0		0.0
224	22	0			0.0	0.0	0.0	0.0	0.0	0.0	0.0	0.0	1.0	0.0		0.0
225	22	2	0.0			0.0	0.0	0.0	0.0	0.0	0.0	0.0	0.0	0.0		0.0
226	22	4	0.0		0.0		0.0	0.0	0.0	0.0	0.0	0.0	0.0	0.0		0.0
227	22	5	0.0		0.0	0.0		0.0	0.0	0.0	0.0	0.0	0.0	0.0		0.0
228	22	6	0.0		0.0	0.0	0.0	0.0	0.0	0.0	0.0	0.0	0.0	0.0
229	22	7	0.0		0.0	0.0	0.0		0.0	0.0	0.0	0.0	0.0	0.0		0.0
230	22	8	0.0		0.0	0.0	0.0	0.0	0.0	0.0	0.0	0.0	0.0			0.0
231	22	9	0.0		0.0	0.0	0.0	0.0		0.0	0.0	0.0	0.0	0.0		0.0
232	22	11	0.0		0.0	0.0	0.0	0.0	0.0		0.0	0.0	0.0	0.0		0.0
233	22	12	0.0		0.0	0.0	0.0	0.0	0.0	0.0		0.0	0.0	0.0		0.0
234	22	13	0.0		0.0	0.0	0.0	0.0	0.0	0.0	0.0		0.0	0.0		0.0
235	22	15	1.0		0.0	0.0	0.0	0.0	0.0	0.0	0.0	0.0		0.0		0.0
236	23	2				0.0	0.0	0.0	0.0	0.0	0.0	0.0	0.0	0.0		0.0
237	23	4			0.0		0.0	0.0	0.0	0.0	0.0	0.0	0.0	0.0		0.0
238	23	5			0.0	0.0		0.0	0.0	0.0	0.0	0.0	0.0	0.0		0.0
239	23	6			0.0	0.0	0.0	0.0	0.0	0.0	0.0	0.0	0.0	0.0
240	23	7			0.0	0.0	0.0		0.0	0.0	0.0	0.0	0.0	0.0		0.0
241	23	8			0.0	0.0	0.0	0.0	0.0	0.0	0.0	0.0	0.0			0.0
242	23	9			0.0	0.0	0.0	0.0		0.0	0.0	0.0	0.0	0.0		0.0
243	23	11			0.0	0.0	0.0	0.0	0.0		0.0	0.0	0.0	0.0		0.0
244	23	12			0.0	0.0	0.0	0.0	0.0	0.0		0.0	0.0	0.0		0.0
245	23	13			0.0	0.0	0.0	0.0	0.0	0.0	0.0		0.0	0.0		0.0
246	23	15			0.0	0.0	0.0	0.0	0.0	0.0	0.0	0.0		0.0		0.0
247	24	2				0.0	0.0	0.0	0.0	0.0	0.0	0.0	0.0	0.0
248	24	4			0.0		0.0	0.0	0.0	0.0	0.0	0.0	0.0	0.0
249	24	5			0.0	0.0		0.0	0.0	0.0	0.0	0.0	0.0	0.0
250	24	7			0.0	0.0	0.0		0.0	0.0	0.0	0.0	0.0	0.0
251	24	8			0.0	0.0	0.0	0.0	0.0	0.0	0.0	0.0	0.0
252	24	9			0.0	0.0	0.0	0.0		0.0	0.0	0.0	0.0	0.0
253	24	11			0.0	0.0	0.0	0.0	0.0		0.0	0.0	0.0	0.0
254	24	12			0.0	0.0	0.0	0.0	0.0	0.0		0.0	0.0	0.0
255	24	13			0.0	0.0	0.0	0.0	0.0	0.0	0.0		0.0	0.0
256	24	15			0.0	0.0	0.0	0.0	0.0	0.0	0.0	0.0		0.0
257	25	2				0.0	0.0	0.0	0.0	0.0	0.0	0.0	0.0	0.0
258	25	4			0.0		0.0	0.0	0.0	0.0	0.0	0.0	0.0	0.0
259	25	5			0.0	0.0		0.0	0.0	0.0	0.0	0.0	0.0	0.0
260	25	7			0.0	0.0	0.0		0.0	0.0	0.0	0.0	0.0	0.0
261	25	8			0.0	0.0	0.0	0.0	0.0	0.0	0.0	0.0	0.0
262	25	9			0.0	0.0	0.0	0.0		0.0	0.0	0.0	0.0	0.0
263	25	11			0.0	0.0	0.0	0.0	0.0		0.0	0.0	0.0	0.0
264	25	12			0.0	0.0	0.0	0.0	0.0	0.0		0.0	0.0	0.0
265	25	13			0.0	0.0	0.0	0.0	0.0	0.0	0.0		0.0	0.0
266	25	15			0.0	0.0	0.0	0.0	0.0	0.0	0.0	0.0		0.0
267	26	2				0.0	0.0	0.0	0.0	0.0	0.0	0.0	0.0	0.0
268	26	4			0.0		0.0	0.0	0.0	0.0	0.0	0.0	0.0	0.0
269	26	5			0.0	0.0		0.0	0.0	0.0	0.0	0.0	0.0	0.0
270	26	7			0.0	0.0	0.0		0.0	0.0	0.0	0.0	0.0	0.0
271	26	8			0.0	0.0	0.0	0.0	0.0	0.0	0.0	0.0	0.0
272	26	9			0.0	0.0	0.0	0.0		0.0	0.0	0.0	0.0	0.0
273	26	11			0.0	0.0	0.0	0.0	0.0		0.0	0.0	0.0	0.0
274	26	12			0.0	0.0	0.0	0.0	0.0	0.0		0.0	0.0	0.0
275	26	13			0.0	0.0	0.0	0.0	0.0	0.0	0.0		0.0	0.0
276	26	15			0.0	0.0	0.0	0.0	0.0	0.0	0.0	0.0		0.0
277	27	2				0.0	0.0	0.0	0.0	0.0	0.0	0.0	0.0	0.0
278	27	4			0.0		0.0	0.0	0.0	0.0	0.0	0.0	0.0	0.0
279	27	5			0.0	0.0		0.0	0.0	0.0	0.0	0.0	0.0	0.0
280	27	7			0.0	0.0	0.0		0.0	0.0	0.0	0.0	0.0	0.0
281	27	8			0.0	0.0	0.0	0.0	0.0	0.0	0.0	0.0	0.0
282	27	9			0.0	0.0	0.0	0.0		0.0	0.0	0.0	0.0	0.0
283	27	11			0.0	0.0	0.0	0.0	0.0		0.0	0.0	0.0	0.0
284	27	12			0.0	0.0	0.0	0.0	0.0	0.0		0.0	0.0	0.0
285	27	13			0.0	0.0	0.0	0.0	0.0	0.0	0.0		0.0	0.0
286	27	15			0.0	0.0	0.0	0.0	0.0	0.0	0.0	0.0		0.0
287	28	4					0.0	0.0	0.0	0.0	0.0	0.0	0.0	0.0
288	28	5				0.0		0.0	0.0	0.0	0.0	0.0	0.0	0.0
289	28	7				0.0	0.0		0.0	0.0	0.0	0.0	0.0	0.0
290	28	8				0.0	0.0	0.0	0.0	0.0	0.0	0.0	0.0
291	28	9				0.0	0.0	0.0		0.0	0.0	0.0	0.0	0.0
292	28	11				0.0	0.0	0.0	0.0		0.0	0.0	0.0	0.0
293	28	12				0.0	0.0	0.0	0.0	0.0		0.0	0.0	0.0
294	28	13				0.0	0.0	0.0	0.0	0.0	0.0		0.0	0.0
295	28	15				0.0	0.0	0.0	0.0	0.0	0.0	0.0		0.0
296	29	2				0.0		0.0	0.0	0.0	0.0	0.0	0.0
297	29	4			0.0			0.0	0.0	0.0	0.0	0.0	0.0
298	29	7			0.0	0.0			0.0	0.0	0.0	0.0	0.0
299	29	9			0.0	0.0		0.0		0.0	0.0	0.0	0.0
300	29	11			0.0	0.0		0.0	0.0		0.0	0.0	0.0
301	29	12			0.0	0.0		0.0	0.0	0.0		0.0	0.0
302	29	13			0.0	0.0		0.0	0.0	0.0	0.0		0.0
303	29	15			0.0	0.0		0.0	0.0	0.0	0.0	0.0
304	30	2					0.0	0.0	0.0	0.0	0.0	0.0	0.0	0.0
305	30	5			0.0			0.0	0.0	0.0	0.0	0.0	0.0	0.0
306	30	7			0.0		0.0		0.0	0.0	0.0	0.0	0.0	0.0
307	30	8			0.0		0.0	0.0	0.0	0.0	0.0	0.0	0.0
308	30	9			0.0		0.0	0.0		0.0	0.0	0.0	0.0	0.0
309	30	11			0.0		0.0	0.0	0.0		0.0	0.0	0.0	0.0
310	30	12			0.0		0.0	0.0	0.0	0.0		0.0	0.0	0.0
311	30	13			0.0		0.0	0.0	0.0	0.0	0.0		0.0	0.0
312	30	15			0.0		0.0	0.0	0.0	0.0	0.0	0.0		0.0
313	31	2					0.0	0.0	0.0	0.0	0.0	0.0	0.0
314	31	5			0.0			0.0	0.0	0.0	0.0	0.0	0.0
315	31	7			0.0		0.0		0.0	0.0	0.0	0.0	0.0
316	31	9			0.0		0.0	0.0		0.0	0.0	0.0	0.0
317	31	11			0.0		0.0	0.0	0.0		0.0	0.0	0.0
318	31	12			0.0		0.0	0.0	0.0	0.0		0.0	0.0
319	31	13			0.0		0.0	0.0	0.0	0.0	0.0		0.0
320	31	15			0.0		0.0	0.0	0.0	0.0	0.0	0.0
321	32	2				0.0		0.0	0.0	0.0	0.0	0.0	0.0	0.0
322	32	4			0.0			0.0	0.0	0.0	0.0	0.0	0.0	0.0
323	32	7			0.0	0.0			0.0	0.0	0.0	0.0	0.0	0.0
324	32	8			0.0	0.0		0.0	0.0	0.0	0.0	0.0	0.0
325	32	9			0.0	0.0		0.0		0.0	0.0	0.0	0.0	0.0
326	32	11			0.0	0.0		0.0	0.0		0.0	0.0	0.0	0.0
327	32	12			0.0	0.0		0.0	0.0	0.0		0.0	0.0	0.0
328	32	13			0.0	0.0		0.0	0.0	0.0	0.0		0.0	0.0
329	32	15			0.0	0.0		0.0	0.0	0.0	0.0	0.0		0.0
330	33	0			0.0		0.0	0.0	0.0	0.0	0.0	0.0	1.0
331	33	2	0.0				0.0	0.0	0.0	0.0	0.0	0.0	0.0
332	33	5	0.0		0.0			0.0	0.0	0.0	0.0	0.0	0.0
333	33	7	0.0		0.0		0.0		0.0	0.0	0.0	0.0	0.0
334	33	9	0.0		0.0		0.0	0.0		0.0	0.0	0.0	0.0
335	33	11	0.0		0.0		0.0	0.0	0.0		0.0	0.0	0.0
336	33	12	0.0		0.0		0.0	0.0	0.0	0.0		0.0	0.0
337	33	13	0.0		0.0		0.0	0.0	0.0	0.0	0.0		0.0
338	33	15	1.0		0.0		0.0	0.0	0.0	0.0	0.0	0.0
339	34	2				0.0	0.0	0.0	0.0	0.0	0.0	0.0	0.0	0.0
340	34	4			0.0		0.0	0.0	0.0	0.0	0.0	0.0	0.0	0.0
341	34	5			0.0	0.0		0.0	0.0	0.0	0.0	0.0	0.0	0.0
342	34	7			0.0	0.0	0.0		0.0	0.0	0.0	0.0	0.0	0.0
343	34	8			0.0	0.0	0.0	0.0	0.0	0.0	0.0	0.0	0.0
344	34	9			0.0	0.0	0.0	0.0		0.0	0.0	0.0	0.0	0.0
345	34	11			0.0	0.0	0.0	0.0	0.0		0.0	0.0	0.0	0.0
346	34	12			0.0	0.0	0.0	0.0	0.0	0.0		0.0	0.0	0.0
347	34	13			0.0	0.0	0.0	0.0	0.0	0.0	0.0		0.0	0.0
348	34	15			0.0	0.0	0.0	0.0	0.0	0.0	0.0	0.0		0.0
349	35	0			0.0		0.0	0.0	0.0	0.0	0.0	0.0	1.0	0.0
350	35	2	0.0				0.0	0.0	0.0	0.0	0.0	0.0	0.0	0.0
351	35	5	0.0		0.0			0.0	0.0	0.0	0.0	0.0	0.0	0.0
352	35	7	0.0		0.0		0.0		0.0	0.0	0.0	0.0	0.0	0.0
353	35	8	0.0		0.0		0.0	0.0	0.0	0.0	0.0	0.0	0.0
354	35	9	0.0		0.0		0.0	0.0		0.0	0.0	0.0	0.0	0.0
355	35	11	0.0		0.0		0.0	0.0	0.0		0.0	0.0	0.0	0.0
356	35	12	0.0		0.0		0.0	0.0	0.0	0.0		0.0	0.0	0.0
357	35	13	0.0		0.0		0.0	0.0	0.0	0.0	0.0		0.0	0.0
358	35	15	1.0		0.0		0.0	0.0	0.0	0.0	0.0	0.0		0.0
359	36	0			0.0		0.0		0.0	0.0	0.0	0.0	1.0	0.0
360	36	2	0.0				0.0		0.0	0.0	0.0	0.0	0.0	0.0
361	36	5	0.0		0.0				1.0	0.0	0.0	0.0	0.0	0.0
362	36	8	0.0		0.0		0.0		0.0	0.0	0.0	0.0	0.0
363	36	9	0.0		0.0		1.0			0.0	0.0	0.0	0.0	0.0
364	36	11	0.0		0.0		0.0		0.0		0.0	0.0	0.0	0.0
365	36	12	0.0		0.0		0.0		0.0	0.0		0.0	0.0	0.0
366	36	13	0.0		0.0		0.0		0.0	0.0	0.0		0.0	0.0
367	36	15	1.0		0.0		0.0		0.0	0.0	0.0	0.0		0.0
368	37	0					0.0		0.0	0.0	0.0	0.0	1.0	0.0
369	37	5	0.0						1.0	0.0	0.0	0.0	0.0	0.0
370	37	8	0.0				0.0		0.0	0.0	0.0	0.0	0.0
371	37	9	0.0				1.0			0.0	0.0	0.0	0.0	0.0
372	37	11	0.0				0.0		0.0		0.0	0.0	0.0	0.0
373	37	12	0.0				0.0		0.0	0.0		0.0	0.0	0.0
374	37	13	0.0				0.0		0.0	0.0	0.0		0.0	0.0
375	37	15	1.0				0.0		0.0	0.0	0.0	0.0		0.0
376	38	2					0.0	0.0	0.0	0.0	0.0	0.0	0.0	0.0
377	38	5			0.0			0.0	1.0	0.0	0.0	0.0	0.0	0.0
378	38	7			0.0		0.0		0.0	0.0	0.0	0.0	0.0	0.0
379	38	8			0.0		0.0	0.0	0.0	0.0	0.0	0.0	0.0
380	38	9			0.0		1.0	0.0		0.0	0.0	0.0	0.0	0.0
381	38	11			0.0		0.0	0.0	0.0		0.0	0.0	0.0	0.0
382	38	12			0.0		0.0	0.0	0.0	0.0		0.0	0.0	0.0
383	38	13			0.0		0.0	0.0	0.0	0.0	0.0		0.0	0.0
384	38	15			0.0		0.0	0.0	0.0	0.0	0.0	0.0		0.0
385	39	2					0.0	0.0	0.0	0.0	0.0	0.0	0.0	0.0
386	39	5			0.0			0.0	1.0	0.0	0.0	0.0	0.0	0.0
387	39	7			0.0		0.0		0.0	0.0	0.0	0.0	0.0	0.0
388	39	8			0.0		0.0	0.0	0.0	0.0	0.0	0.0	0.0
389	39	9			0.0		1.0	0.0		0.0	0.0	0.0	0.0	0.0
390	39	11			0.0		0.0	0.0	0.0		0.0	0.0	0.0	0.0
391	39	12			0.0		0.0	0.0	0.0	0.0		0.0	0.0	0.0
392	39	13			0.0		0.0	0.0	0.0	0.0	0.0		0.0	0.0
393	39	15			0.0		0.0	0.0	0.0	0.0	0.0	0.0		0.0
394	40	0			0.0		0.0		0.0	0.0	0.0	0.0	1.0	0.0
395	40	2	0.0				0.0		0.0	0.0	0.0	0.0	0.0	0.0
396	40	5	0.0		0.0				0.0	0.0	0.0	0.0	0.0	0.0
397	40	8	0.0		0.0		0.0		0.0	0.0	0.0	0.0	0.0
398	40	9	0.0		0.0		0.0			0.0	0.0	0.0	0.0	0.0
399	40	11	0.0		0.0		0.0		0.0		0.0	0.0	0.0	0.0
400	40	12	0.0		0.0		0.0		0.0	0.0		0.0	0.0	0.0
401	40	13	0.0		0.0		0.0		0.0	0.0	0.0		0.0	0.0
402	40	15	1.0		0.0		0.0		0.0	0.0	0.0	0.0		0.0
403	41	0			0.0		0.0		0.0	0.0	0.0	0.0	1.0	0.0
404	41	2	0.0				0.0		0.0	0.0	0.0	0.0	0.0	0.0
405	41	5	0.0		0.0				0.0	0.0	0.0	0.0	0.0	0.0
406	41	8	0.0		0.0		0.0		0.0	0.0	0.0	0.0	0.0
407	41	9	0.0		0.0		0.0			0.0	0.0	0.0	0.0	0.0
408	41	11	0.0		0.0		0.0		0.0		0.0	0.0	0.0	0.0
409	41	12	0.0		0.0		0.0		0.0	0.0		0.0	0.0	0.0
410	41	13	0.0		0.0		0.0		0.0	0.0	0.0		0.0	0.0
411	41	15	1.0		0.0		0.0		0.0	0.0	0.0	0.0		0.0
412	42	5						0.0	0.0	0.0	0.0	0.0	0.0	0.0
413	42	7					0.0		0.0	0.0	0.0	0.0	0.0	0.0
414	42	8					0.0	0.0	0.0	0.0	0.0	0.0	0.0
415	42	9					0.0	0.0		0.0	0.0	0.0	0.0	0.0
416	42	11					0.0	0.0	0.0		0.0	0.0	0.0	0.0
417	42	12					0.0	0.0	0.0	0.0		0.0	0.0	0.0
418	42	13					0.0	0.0	0.0	0.0	0.0		0.0	0.0
419	42	15					0.0	0.0	0.0	0.0	0.0	0.0		0.0
420	43	2					0.0	0.0	0.0	0.0	0.0	0.0	0.0
421	43	5			0.0			0.0	0.0	0.0	0.0	0.0	0.0
422	43	7			0.0		0.0		0.0	0.0	0.0	0.0	0.0
423	43	9			0.0		0.0	0.0		0.0	0.0	0.0	0.0
424	43	11			0.0		0.0	0.0	0.0		0.0	0.0	0.0
425	43	12			0.0		0.0	0.0	0.0	0.0		0.0	0.0
426	43	13			0.0		0.0	0.0	0.0	0.0	0.0		0.0
427	43	15			0.0		0.0	0.0	0.0	0.0	0.0	0.0
428	44	2					0.0	0.0		0.0	0.0	0.0	0.0	0.0
429	44	5			0.0			0.0		0.0	0.0	0.0	0.0	0.0
430	44	7			0.0		0.0			0.0	0.0	0.0	0.0	0.0
431	44	8			0.0		0.0	0.0		0.0	0.0	0.0	0.0
432	44	11			0.0		0.0	0.0			0.0	0.0	0.0	0.0
433	44	12			0.0		0.0	0.0		0.0		0.0	0.0	0.0
434	44	13			0.0		0.0	0.0		0.0	0.0		0.0	0.0
435	44	15			0.0		0.0	0.0		0.0	0.0	0.0		0.0
436	45	5								0.0	0.0	0.0	0.0	0.0
437	45	8					0.0			0.0	0.0	0.0	0.0
438	45	11					0.0				0.0	0.0	0.0	0.0
439	45	12					0.0			0.0		0.0	0.0	0.0
440	45	13					0.0			0.0	0.0		0.0	0.0
441	45	15					0.0			0.0	0.0	0.0		0.0
442	46	2							0.0	0.0	0.0	0.0	0.0	0.0
443	46	8			0.0				0.0	0.0	0.0	0.0	0.0
444	46	9			0.0					0.0	0.0	0.0	0.0	0.0
445	46	11			0.0				0.0		0.0	0.0	0.0	0.0
446	46	12			0.0				0.0	0.0		0.0	0.0	0.0
447	46	13			0.0				0.0	0.0	0.0		0.0	0.0
448	46	15			0.0				0.0	0.0	0.0	0.0		0.0
449	47	2					0.0	0.0	0.0	0.0	0.0	0.0	0.0	0.0
450	47	5			0.0			0.0	0.0	0.0	0.0	0.0	0.0	0.0
451	47	7			0.0		0.0		0.0	0.0	0.0	0.0	0.0	0.0
452	47	8			0.0		0.0	0.0	0.0	0.0	0.0	0.0	0.0
453	47	9			0.0		0.0	0.0		0.0	0.0	1.0	0.0	0.0
454	47	11			0.0		0.0	0.0	0.0		0.0	0.0	0.0	0.0
455	47	12			0.0		0.0	0.0	0.0	0.0		0.0	0.0	0.0
456	47	13			0.0		0.0	0.0	1.0	0.0	0.0		0.0	0.0
457	47	15			0.0		0.0	0.0	0.0	0.0	0.0	0.0		0.0
458	48	1			0.0			0.0	0.0	0.0	0.0	0.0	0.0	0.0
459	48	2		0.0				0.0	0.0	0.0	0.0	0.0	0.0	0.0
460	48	7		0.0	0.0				0.0	0.0	0.0	0.0	0.0	0.0
461	48	8		0.0	0.0			0.0	0.0	0.0	0.0	0.0	0.0
462	48	9		0.0	0.0			0.0		0.0	0.0	1.0	0.0	0.0
463	48	11		0.0	0.0			0.0	0.0		0.0	0.0	0.0	0.0
464	48	12		0.0	0.0			0.0	0.0	0.0		0.0	0.0	0.0
465	48	13		0.0	0.0			0.0	1.0	0.0	0.0		0.0	0.0
466	48	15		0.0	0.0			0.0	0.0	0.0	0.0	0.0		0.0
467	49	0			0.0		0.0	0.0	0.0	0.0	0.0		1.0	0.0
468	49	2	0.0				0.0	0.0	0.0	0.0	0.0		0.0	0.0
469	49	5	0.0		0.0			0.0	0.0	0.0	0.0		0.0	0.0
470	49	7	0.0		0.0		0.0		0.0	0.0	0.0		0.0	0.0
471	49	8	0.0		0.0		0.0	0.0	0.0	0.0	0.0		0.0
472	49	9	0.0		0.0		0.0	0.0		0.0	0.0		0.0	0.0
473	49	11	0.0		0.0		0.0	0.0	0.0		0.0		0.0	0.0
474	49	12	0.0		0.0		0.0	0.0	0.0	0.0			0.0	0.0
475	49	15	1.0		0.0		0.0	0.0	0.0	0.0	0.0			0.0
476	50	0		0.0	0.0		0.0	0.0		0.0	0.0		1.0	0.0
477	50	1	0.0		0.0		0.0	0.0		0.0	0.0		0.0	0.0
478	50	2	0.0	0.0			0.0	0.0		0.0	0.0		0.0	0.0
479	50	5	0.0	0.0	0.0			0.0		0.0	0.0		0.0	0.0
480	50	7	0.0	0.0	0.0		0.0			0.0	0.0		0.0	0.0
481	50	8	0.0	0.0	0.0		0.0	0.0		0.0	0.0		0.0
482	50	11	0.0	0.0	0.0		0.0	0.0			0.0		0.0	0.0
483	50	12	0.0	0.0	0.0		0.0	0.0		0.0			0.0	0.0
484	50	15	1.0	0.0	0.0		0.0	0.0		0.0	0.0			0.0
