## Supplementary material for "The BumbleBox: An open-source platform for quantifying behavior in bumblebee colonies": Sample BumbleBox Data Output: bumblebox-01_2023-10-28_22-45-03_averages.csv

filename	ID	average distance from center	average speed	frames tracked in video
bumblebox-01_2023-10-28_22-45-03	0	884.0	54.0	41
bumblebox-01_2023-10-28_22-45-03	1	1024.0	142.0	13
bumblebox-01_2023-10-28_22-45-03	2	1127.0	1.0	52
bumblebox-01_2023-10-28_22-45-03	3	324.0	36.0	22
bumblebox-01_2023-10-28_22-45-03	4	504.0	76.0	27
bumblebox-01_2023-10-28_22-45-03	5	304.0	43.0	41
bumblebox-01_2023-10-28_22-45-03	6	846.0	211.0	48
bumblebox-01_2023-10-28_22-45-03	7	464.0	62.0	39
bumblebox-01_2023-10-28_22-45-03	8	159.0	21.0	47
bumblebox-01_2023-10-28_22-45-03	9	865.0	1.0	52
bumblebox-01_2023-10-28_22-45-03	10	478.0	65.0	16
bumblebox-01_2023-10-28_22-45-03	11	686.0	34.0	52
bumblebox-01_2023-10-28_22-45-03	12	588.0	28.0	49
bumblebox-01_2023-10-28_22-45-03	15	549.0	44.0	5
