## Supplementary material for "The BumbleBox: An open-source platform for quantifying behavior in bumblebee colonies": Sample BumbleBox Data Output: bumblebox-01_2023-10-28_22-45-03_contacts.csv

	frame	ID	2	3	6	8	9	11	12	1	5	4	7	10	0	15
0	0	2		0.0	0.0	0.0	0.0	0.0	0.0
1	0	3	0.0		0.0	0.0	0.0	0.0	0.0
2	0	6	0.0	0.0		0.0	0.0	0.0	0.0
3	0	8	0.0	0.0	0.0		0.0	0.0	0.0
4	0	9	0.0	0.0	0.0	0.0		0.0	0.0
5	0	11	0.0	0.0	0.0	0.0	0.0		0.0
6	0	12	0.0	0.0	0.0	0.0	0.0	0.0
7	1	1	0.0	0.0	0.0	0.0	0.0	0.0	0.0		0.0
8	1	2		0.0	0.0	0.0	0.0	0.0	0.0	0.0	0.0
9	1	3	0.0		0.0	0.0	0.0	0.0	0.0	0.0	0.0
10	1	5	0.0	0.0	0.0	0.0	0.0	0.0	0.0	0.0
11	1	6	0.0	0.0		0.0	0.0	0.0	0.0	0.0	0.0
12	1	8	0.0	0.0	0.0		0.0	0.0	0.0	0.0	0.0
13	1	9	0.0	0.0	0.0	0.0		0.0	0.0	0.0	0.0
14	1	11	0.0	0.0	0.0	0.0	0.0		0.0	0.0	0.0
15	1	12	0.0	0.0	0.0	0.0	0.0	0.0		0.0	0.0
16	2	1	0.0	0.0	0.0	0.0	0.0	0.0	0.0		0.0	0.0
17	2	2		0.0	0.0	0.0	0.0	0.0	0.0	0.0	0.0	0.0
18	2	3	0.0		0.0	0.0	0.0	0.0	0.0	0.0	0.0	0.0
19	2	4	0.0	0.0	0.0	0.0	0.0	0.0	0.0	0.0	0.0
20	2	5	0.0	0.0	0.0	0.0	0.0	0.0	0.0	0.0		0.0
21	2	6	0.0	0.0		0.0	0.0	0.0	0.0	0.0	0.0	0.0
22	2	8	0.0	0.0	0.0		0.0	0.0	0.0	0.0	0.0	0.0
23	2	9	0.0	0.0	0.0	0.0		0.0	0.0	0.0	0.0	0.0
24	2	11	0.0	0.0	0.0	0.0	0.0		0.0	0.0	0.0	0.0
25	2	12	0.0	0.0	0.0	0.0	0.0	0.0		0.0	0.0	0.0
26	3	1	0.0	0.0	0.0	0.0	0.0	0.0	0.0		0.0	0.0	0.0
27	3	2		0.0	0.0	0.0	0.0	0.0	0.0	0.0	0.0	0.0	0.0
28	3	3	0.0		0.0	0.0	0.0	0.0	0.0	0.0	0.0	0.0	0.0
29	3	4	0.0	0.0	0.0	0.0	0.0	0.0	0.0	0.0	0.0		0.0
30	3	5	0.0	0.0	0.0	0.0	0.0	0.0	0.0	0.0		0.0	0.0
31	3	6	0.0	0.0		0.0	0.0	0.0	0.0	0.0	0.0	0.0	1.0
32	3	7	0.0	0.0	1.0	0.0	0.0	0.0	0.0	0.0	0.0	0.0
33	3	8	0.0	0.0	0.0		0.0	0.0	0.0	0.0	0.0	0.0	0.0
34	3	9	0.0	0.0	0.0	0.0		0.0	0.0	0.0	0.0	0.0	0.0
35	3	11	0.0	0.0	0.0	0.0	0.0		0.0	0.0	0.0	0.0	0.0
36	3	12	0.0	0.0	0.0	0.0	0.0	0.0		0.0	0.0	0.0	0.0
37	4	1	0.0	0.0	0.0	0.0	0.0	0.0	0.0		0.0	0.0	0.0
38	4	2		0.0	0.0	0.0	0.0	0.0	0.0	0.0	0.0	0.0	0.0
39	4	3	0.0		0.0	0.0	0.0	0.0	0.0	0.0	0.0	0.0	0.0
40	4	4	0.0	0.0	0.0	0.0	0.0	0.0	0.0	0.0	0.0		0.0
41	4	5	0.0	0.0	0.0	0.0	0.0	0.0	0.0	0.0		0.0	0.0
42	4	6	0.0	0.0		0.0	0.0	0.0	0.0	0.0	0.0	0.0	0.0
43	4	7	0.0	0.0	0.0	0.0	0.0	0.0	0.0	0.0	0.0	0.0
44	4	8	0.0	0.0	0.0		0.0	0.0	0.0	0.0	0.0	0.0	0.0
45	4	9	0.0	0.0	0.0	0.0		0.0	0.0	0.0	0.0	0.0	0.0
46	4	11	0.0	0.0	0.0	0.0	0.0		0.0	0.0	0.0	0.0	0.0
47	4	12	0.0	0.0	0.0	0.0	0.0	0.0		0.0	0.0	0.0	0.0
48	5	1	0.0	0.0		0.0	0.0	0.0	0.0		0.0	0.0	0.0
49	5	2		0.0		0.0	0.0	0.0	0.0	0.0	0.0	0.0	0.0
50	5	3	0.0			0.0	0.0	0.0	0.0	0.0	0.0	0.0	0.0
51	5	4	0.0	0.0		0.0	0.0	0.0	0.0	0.0	0.0		0.0
52	5	5	0.0	0.0		0.0	0.0	0.0	0.0	0.0		0.0	0.0
53	5	7	0.0	0.0		0.0	0.0	0.0	0.0	0.0	0.0	0.0
54	5	8	0.0	0.0			0.0	0.0	0.0	0.0	0.0	0.0	0.0
55	5	9	0.0	0.0		0.0		0.0	0.0	0.0	0.0	0.0	0.0
56	5	11	0.0	0.0		0.0	0.0		0.0	0.0	0.0	0.0	0.0
57	5	12	0.0	0.0		0.0	0.0	0.0		0.0	0.0	0.0	0.0
58	6	1	0.0	0.0		0.0	0.0	0.0	0.0		0.0	0.0	0.0
59	6	2		0.0		0.0	0.0	0.0	0.0	0.0	0.0	0.0	0.0
60	6	3	0.0			0.0	0.0	0.0	0.0	0.0	1.0	0.0	0.0
61	6	4	0.0	0.0		0.0	0.0	0.0	0.0	0.0	0.0		0.0
62	6	5	0.0	1.0		0.0	0.0	0.0	0.0	0.0		0.0	0.0
63	6	7	0.0	0.0		0.0	0.0	0.0	0.0	0.0	0.0	0.0
64	6	8	0.0	0.0			0.0	0.0	0.0	0.0	0.0	0.0	0.0
65	6	9	0.0	0.0		0.0		0.0	0.0	0.0	0.0	0.0	0.0
66	6	11	0.0	0.0		0.0	0.0		0.0	0.0	0.0	0.0	0.0
67	6	12	0.0	0.0		0.0	0.0	0.0		0.0	0.0	0.0	0.0
68	7	1	0.0	0.0	0.0	0.0	0.0	0.0	0.0		0.0	0.0	0.0	0.0
69	7	2		0.0	0.0	0.0	0.0	0.0	0.0	0.0	0.0	0.0	0.0	0.0
70	7	3	0.0		0.0	0.0	0.0	0.0	0.0	0.0	0.0	0.0	0.0	0.0
71	7	4	0.0	0.0	0.0	0.0	0.0	0.0	0.0	0.0	0.0		0.0	0.0
72	7	5	0.0	0.0	0.0	0.0	0.0	0.0	0.0	0.0		0.0	0.0	0.0
73	7	6	0.0	0.0		0.0	0.0	0.0	1.0	0.0	0.0	0.0	0.0	0.0
74	7	7	0.0	0.0	0.0	0.0	0.0	0.0	0.0	0.0	0.0	0.0		0.0
75	7	8	0.0	0.0	0.0		0.0	0.0	0.0	0.0	0.0	0.0	0.0	0.0
76	7	9	0.0	0.0	0.0	0.0		0.0	0.0	0.0	0.0	0.0	0.0	0.0
77	7	10	0.0	0.0	0.0	0.0	0.0	0.0	0.0	0.0	0.0	0.0	0.0
78	7	11	0.0	0.0	0.0	0.0	0.0		0.0	0.0	0.0	0.0	0.0	0.0
79	7	12	0.0	0.0	1.0	0.0	0.0	0.0		0.0	0.0	0.0	0.0	0.0
80	8	1	0.0	0.0	0.0	0.0	0.0	0.0	0.0		0.0	0.0	0.0	0.0
81	8	2		0.0	0.0	0.0	0.0	0.0	0.0	0.0	0.0	0.0	0.0	0.0
82	8	3	0.0		0.0	0.0	0.0	0.0	0.0	0.0	0.0	0.0	0.0	0.0
83	8	4	0.0	0.0	0.0	0.0	0.0	0.0	0.0	0.0	0.0		0.0	0.0
84	8	5	0.0	0.0	0.0	0.0	0.0	0.0	0.0	0.0		0.0	0.0	0.0
85	8	6	0.0	0.0		0.0	0.0	0.0	0.0	0.0	0.0	0.0	0.0	0.0
86	8	7	0.0	0.0	0.0	0.0	0.0	0.0	0.0	0.0	0.0	0.0		0.0
87	8	8	0.0	0.0	0.0		0.0	0.0	0.0	0.0	0.0	0.0	0.0	0.0
88	8	9	0.0	0.0	0.0	0.0		0.0	0.0	0.0	0.0	0.0	0.0	0.0
89	8	10	0.0	0.0	0.0	0.0	0.0	0.0	0.0	0.0	0.0	0.0	0.0
90	8	11	0.0	0.0	0.0	0.0	0.0		0.0	0.0	0.0	0.0	0.0	0.0
91	8	12	0.0	0.0	0.0	0.0	0.0	0.0		0.0	0.0	0.0	0.0	0.0
92	9	1	0.0	0.0	0.0	0.0	0.0	0.0	0.0		0.0	0.0	0.0	0.0
93	9	2		0.0	0.0	0.0	0.0	0.0	0.0	0.0	0.0	0.0	0.0	0.0
94	9	3	0.0		0.0	0.0	0.0	0.0	0.0	0.0	0.0	0.0	0.0	0.0
95	9	4	0.0	0.0	0.0	0.0	0.0	0.0	0.0	0.0	0.0		0.0	0.0
96	9	5	0.0	0.0	0.0	0.0	0.0	0.0	0.0	0.0		0.0	0.0	0.0
97	9	6	0.0	0.0		0.0	0.0	0.0	0.0	0.0	0.0	0.0	0.0	0.0
98	9	7	0.0	0.0	0.0	0.0	0.0	0.0	0.0	0.0	0.0	0.0		0.0
99	9	8	0.0	0.0	0.0		0.0	0.0	0.0	0.0	0.0	0.0	0.0	0.0
100	9	9	0.0	0.0	0.0	0.0		0.0	0.0	0.0	0.0	0.0	0.0	0.0
101	9	10	0.0	0.0	0.0	0.0	0.0	0.0	0.0	0.0	0.0	0.0	0.0
102	9	11	0.0	0.0	0.0	0.0	0.0		0.0	0.0	0.0	0.0	0.0	0.0
103	9	12	0.0	0.0	0.0	0.0	0.0	0.0		0.0	0.0	0.0	0.0	0.0
104	10	0	0.0	0.0	0.0		0.0	0.0	1.0	0.0	0.0	0.0	0.0	0.0
105	10	1	0.0	0.0	0.0		0.0	0.0	0.0		0.0	0.0	0.0	0.0	0.0
106	10	2		0.0	0.0		0.0	0.0	0.0	0.0	0.0	0.0	0.0	0.0	0.0
107	10	3	0.0		0.0		0.0	0.0	0.0	0.0	0.0	1.0	0.0	0.0	0.0
108	10	4	0.0	1.0	0.0		0.0	0.0	0.0	0.0	0.0		0.0	0.0	0.0
109	10	5	0.0	0.0	0.0		0.0	0.0	0.0	0.0		0.0	0.0	0.0	0.0
110	10	6	0.0	0.0			0.0	0.0	0.0	0.0	0.0	0.0	0.0	0.0	0.0
111	10	7	0.0	0.0	0.0		0.0	0.0	0.0	0.0	0.0	0.0		0.0	0.0
112	10	9	0.0	0.0	0.0			0.0	0.0	0.0	0.0	0.0	0.0	0.0	0.0
113	10	10	0.0	0.0	0.0		0.0	0.0	0.0	0.0	0.0	0.0	0.0		0.0
114	10	11	0.0	0.0	0.0		0.0		0.0	0.0	0.0	0.0	0.0	0.0	0.0
115	10	12	0.0	0.0	0.0		0.0	0.0		0.0	0.0	0.0	0.0	0.0	1.0
116	11	0	0.0	0.0	0.0	0.0	0.0	0.0	0.0	0.0	0.0	0.0	0.0	0.0
117	11	1	0.0	0.0	0.0	0.0	0.0	0.0	0.0		0.0	0.0	0.0	0.0	0.0
118	11	2		0.0	0.0	0.0	0.0	0.0	0.0	0.0	0.0	0.0	0.0	0.0	0.0
119	11	3	0.0		0.0	0.0	0.0	0.0	0.0	0.0	0.0	1.0	0.0	0.0	0.0
120	11	4	0.0	1.0	0.0	0.0	0.0	0.0	0.0	0.0	0.0		0.0	0.0	0.0
121	11	5	0.0	0.0	0.0	0.0	0.0	0.0	0.0	0.0		0.0	0.0	0.0	0.0
122	11	6	0.0	0.0		0.0	0.0	0.0	0.0	0.0	0.0	0.0	0.0	0.0	0.0
123	11	7	0.0	0.0	0.0	0.0	0.0	0.0	0.0	0.0	0.0	0.0		0.0	0.0
124	11	8	0.0	0.0	0.0		0.0	0.0	0.0	0.0	0.0	0.0	0.0	0.0	0.0
125	11	9	0.0	0.0	0.0	0.0		0.0	0.0	0.0	0.0	0.0	0.0	0.0	0.0
126	11	10	0.0	0.0	0.0	0.0	0.0	0.0	0.0	0.0	0.0	0.0	0.0		0.0
127	11	11	0.0	0.0	0.0	0.0	0.0		0.0	0.0	0.0	0.0	0.0	0.0	0.0
128	11	12	0.0	0.0	0.0	0.0	0.0	0.0		0.0	0.0	0.0	0.0	0.0	0.0
129	12	0	0.0	0.0	0.0		0.0	0.0	0.0	0.0	0.0	0.0	0.0	0.0
130	12	1	0.0	0.0	0.0		0.0	0.0	0.0		0.0	0.0	0.0	0.0	0.0
131	12	2		0.0	0.0		0.0	0.0	0.0	0.0	0.0	0.0	0.0	0.0	0.0
132	12	3	0.0		0.0		0.0	0.0	0.0	0.0	0.0	0.0	0.0	0.0	0.0
133	12	4	0.0	0.0	0.0		0.0	0.0	0.0	0.0	0.0		0.0	0.0	0.0
134	12	5	0.0	0.0	0.0		0.0	0.0	0.0	0.0		0.0	0.0	0.0	0.0
135	12	6	0.0	0.0			0.0	0.0	0.0	0.0	0.0	0.0	0.0	0.0	0.0
136	12	7	0.0	0.0	0.0		0.0	0.0	0.0	0.0	0.0	0.0		0.0	0.0
137	12	9	0.0	0.0	0.0			0.0	0.0	0.0	0.0	0.0	0.0	0.0	0.0
138	12	10	0.0	0.0	0.0		0.0	0.0	0.0	0.0	0.0	0.0	0.0		0.0
139	12	11	0.0	0.0	0.0		0.0		0.0	0.0	0.0	0.0	0.0	0.0	0.0
140	12	12	0.0	0.0	0.0		0.0	0.0		0.0	0.0	0.0	0.0	0.0	0.0
141	13	0	0.0	0.0	0.0	0.0	0.0	0.0	0.0	0.0	0.0	0.0	0.0	0.0
142	13	1	0.0	1.0	0.0	0.0	0.0	0.0	0.0		0.0	0.0	0.0	0.0	0.0
143	13	2		0.0	0.0	0.0	0.0	0.0	0.0	0.0	0.0	0.0	0.0	0.0	0.0
144	13	3	0.0		0.0	0.0	0.0	0.0	0.0	1.0	0.0	0.0	0.0	0.0	0.0
145	13	4	0.0	0.0	0.0	0.0	0.0	0.0	0.0	0.0	0.0		0.0	0.0	0.0
146	13	5	0.0	0.0	0.0	0.0	0.0	0.0	0.0	0.0		0.0	0.0	0.0	0.0
147	13	6	0.0	0.0		0.0	0.0	0.0	0.0	0.0	0.0	0.0	0.0	0.0	0.0
148	13	7	0.0	0.0	0.0	0.0	0.0	0.0	0.0	0.0	0.0	0.0		0.0	0.0
149	13	8	0.0	0.0	0.0		0.0	0.0	0.0	0.0	0.0	0.0	0.0	0.0	0.0
150	13	9	0.0	0.0	0.0	0.0		0.0	0.0	0.0	0.0	0.0	0.0	0.0	0.0
151	13	10	0.0	0.0	0.0	0.0	0.0	0.0	0.0	0.0	0.0	0.0	0.0		0.0
152	13	11	0.0	0.0	0.0	0.0	0.0		0.0	0.0	0.0	0.0	0.0	0.0	0.0
153	13	12	0.0	0.0	0.0	0.0	0.0	0.0		0.0	0.0	0.0	0.0	0.0	0.0
154	14	0	0.0	0.0	0.0	0.0	0.0	0.0			0.0		0.0	0.0
155	14	2		0.0	0.0	0.0	0.0	0.0			0.0		0.0	0.0	0.0
156	14	3	0.0		0.0	0.0	0.0	0.0			0.0		0.0	0.0	0.0
157	14	5	0.0	0.0	0.0	0.0	0.0	0.0					0.0	0.0	0.0
158	14	6	0.0	0.0		0.0	0.0	0.0			0.0		0.0	0.0	0.0
159	14	7	0.0	0.0	0.0	0.0	0.0	0.0			0.0			0.0	0.0
160	14	8	0.0	0.0	0.0		0.0	0.0			0.0		0.0	0.0	0.0
161	14	9	0.0	0.0	0.0	0.0		0.0			0.0		0.0	0.0	0.0
162	14	10	0.0	0.0	0.0	0.0	0.0	0.0			0.0		0.0		0.0
163	14	11	0.0	0.0	0.0	0.0	0.0				0.0		0.0	0.0	0.0
164	15	0	0.0	0.0	0.0	0.0	0.0	0.0			0.0	0.0	0.0	0.0
165	15	2		0.0	0.0	0.0	0.0	0.0			0.0	0.0	0.0	0.0	0.0
166	15	3	0.0		0.0	0.0	0.0	0.0			0.0	0.0	0.0	0.0	0.0
167	15	4	0.0	0.0	0.0	0.0	0.0	0.0			0.0		0.0	0.0	0.0
168	15	5	0.0	0.0	0.0	0.0	0.0	0.0				0.0	0.0	0.0	0.0
169	15	6	0.0	0.0		0.0	0.0	0.0			0.0	0.0	0.0	0.0	0.0
170	15	7	0.0	0.0	0.0	0.0	0.0	0.0			0.0	0.0		0.0	0.0
171	15	8	0.0	0.0	0.0		0.0	0.0			0.0	0.0	0.0	0.0	0.0
172	15	9	0.0	0.0	0.0	0.0		0.0			0.0	0.0	0.0	0.0	0.0
173	15	10	0.0	0.0	0.0	0.0	0.0	0.0			0.0	0.0	0.0		0.0
174	15	11	0.0	0.0	0.0	0.0	0.0				0.0	0.0	0.0	0.0	0.0
175	16	0	0.0	0.0	0.0	0.0	0.0	0.0	0.0			0.0	0.0	0.0
176	16	2		0.0	0.0	0.0	0.0	0.0	0.0			0.0	0.0	0.0	0.0
177	16	3	0.0		0.0	0.0	0.0	0.0	0.0			0.0	0.0	0.0	0.0
178	16	4	0.0	0.0	0.0	0.0	0.0	0.0	0.0				0.0	0.0	0.0
179	16	6	0.0	0.0		0.0	0.0	0.0	0.0			0.0	0.0	0.0	0.0
180	16	7	0.0	0.0	0.0	0.0	0.0	0.0	0.0			0.0		0.0	0.0
181	16	8	0.0	0.0	0.0		0.0	0.0	0.0			0.0	0.0	0.0	0.0
182	16	9	0.0	0.0	0.0	0.0		0.0	0.0			0.0	0.0	0.0	0.0
183	16	10	0.0	0.0	0.0	0.0	0.0	0.0	0.0			0.0	0.0		0.0
184	16	11	0.0	0.0	0.0	0.0	0.0		0.0			0.0	0.0	0.0	0.0
185	16	12	0.0	0.0	0.0	0.0	0.0	0.0				0.0	0.0	0.0	0.0
186	17	0	0.0	0.0	0.0	0.0	0.0	0.0	0.0			0.0	0.0	0.0
187	17	2		0.0	0.0	0.0	0.0	0.0	0.0			0.0	0.0	0.0	0.0
188	17	3	0.0		0.0	0.0	0.0	0.0	0.0			0.0	0.0	0.0	0.0
189	17	4	0.0	0.0	0.0	0.0	0.0	0.0	0.0				0.0	0.0	0.0
190	17	6	0.0	0.0		0.0	0.0	0.0	0.0			0.0	0.0	0.0	0.0
191	17	7	0.0	0.0	0.0	0.0	0.0	0.0	0.0			0.0		0.0	0.0
192	17	8	0.0	0.0	0.0		0.0	0.0	0.0			0.0	0.0	0.0	0.0
193	17	9	0.0	0.0	0.0	0.0		0.0	0.0			0.0	0.0	0.0	0.0
194	17	10	0.0	0.0	0.0	0.0	0.0	0.0	0.0			0.0	0.0		0.0
195	17	11	0.0	0.0	0.0	0.0	0.0		0.0			0.0	0.0	0.0	0.0
196	17	12	0.0	0.0	0.0	0.0	0.0	0.0				0.0	0.0	0.0	0.0
197	18	0	0.0	0.0	0.0	0.0	0.0	0.0	0.0				0.0	0.0
198	18	2		0.0	0.0	0.0	0.0	0.0	0.0				0.0	0.0	0.0
199	18	3	0.0		0.0	0.0	0.0	0.0	0.0				0.0	0.0	0.0
200	18	6	0.0	0.0		0.0	0.0	0.0	0.0				0.0	0.0	0.0
201	18	7	0.0	0.0	0.0	0.0	0.0	0.0	0.0					0.0	0.0
202	18	8	0.0	0.0	0.0		0.0	0.0	0.0				0.0	0.0	0.0
203	18	9	0.0	0.0	0.0	0.0		0.0	0.0				0.0	0.0	0.0
204	18	10	0.0	0.0	0.0	0.0	0.0	0.0	0.0				0.0		0.0
205	18	11	0.0	0.0	0.0	0.0	0.0		0.0				0.0	0.0	0.0
206	18	12	0.0	0.0	0.0	0.0	0.0	0.0					0.0	0.0	0.0
207	19	0	0.0	0.0	0.0	0.0	0.0	0.0	0.0			0.0	0.0	0.0
208	19	2		0.0	0.0	0.0	0.0	0.0	0.0			0.0	0.0	0.0	0.0
209	19	3	0.0		0.0	0.0	0.0	0.0	0.0			0.0	0.0	0.0	0.0
210	19	4	0.0	0.0	0.0	0.0	0.0	0.0	0.0				0.0	0.0	0.0
211	19	6	0.0	0.0		0.0	0.0	0.0	0.0			0.0	0.0	0.0	0.0
212	19	7	0.0	0.0	0.0	0.0	0.0	0.0	0.0			0.0		0.0	0.0
213	19	8	0.0	0.0	0.0		0.0	0.0	0.0			0.0	0.0	0.0	0.0
214	19	9	0.0	0.0	0.0	0.0		0.0	0.0			0.0	0.0	0.0	0.0
215	19	10	0.0	0.0	0.0	0.0	0.0	0.0	0.0			0.0	0.0		0.0
216	19	11	0.0	0.0	0.0	0.0	0.0		0.0			0.0	0.0	0.0	0.0
217	19	12	0.0	0.0	0.0	0.0	0.0	0.0				0.0	0.0	0.0	0.0
218	20	0	0.0	0.0	0.0	0.0	0.0	0.0	0.0				0.0	0.0
219	20	2		0.0	0.0	0.0	0.0	0.0	0.0				0.0	0.0	0.0
220	20	3	0.0		0.0	0.0	0.0	0.0	0.0				0.0	0.0	0.0
221	20	6	0.0	0.0		0.0	0.0	0.0	0.0				0.0	0.0	0.0
222	20	7	0.0	0.0	0.0	0.0	0.0	0.0	0.0					0.0	0.0
223	20	8	0.0	0.0	0.0		0.0	0.0	0.0				0.0	0.0	0.0
224	20	9	0.0	0.0	0.0	0.0		0.0	0.0				0.0	0.0	0.0
225	20	10	0.0	0.0	0.0	0.0	0.0	0.0	0.0				0.0		0.0
226	20	11	0.0	0.0	0.0	0.0	0.0		0.0				0.0	0.0	0.0
227	20	12	0.0	0.0	0.0	0.0	0.0	0.0					0.0	0.0	0.0
228	21	0	0.0		0.0	0.0	0.0	0.0	0.0				0.0	0.0
229	21	2			0.0	0.0	0.0	0.0	0.0				0.0	0.0	0.0
230	21	6	0.0			0.0	0.0	0.0	0.0				0.0	0.0	0.0
231	21	7	0.0		0.0	0.0	0.0	0.0	0.0					0.0	0.0
232	21	8	0.0		0.0		0.0	0.0	0.0				0.0	0.0	0.0
233	21	9	0.0		0.0	0.0		0.0	0.0				0.0	0.0	0.0
234	21	10	0.0		0.0	0.0	0.0	0.0	0.0				0.0		0.0
235	21	11	0.0		0.0	0.0	0.0		0.0				0.0	0.0	0.0
236	21	12	0.0		0.0	0.0	0.0	0.0					0.0	0.0	0.0
237	22	0	0.0		0.0	0.0	0.0	0.0	0.0				0.0	0.0
238	22	2			0.0	0.0	0.0	0.0	0.0				0.0	0.0	0.0
239	22	6	0.0			0.0	0.0	0.0	0.0				0.0	0.0	0.0
240	22	7	0.0		0.0	0.0	0.0	0.0	0.0					0.0	0.0
241	22	8	0.0		0.0		0.0	0.0	0.0				0.0	0.0	0.0
242	22	9	0.0		0.0	0.0		0.0	0.0				0.0	0.0	0.0
243	22	10	0.0		0.0	0.0	0.0	0.0	0.0				0.0		0.0
244	22	11	0.0		0.0	0.0	0.0		0.0				0.0	0.0	0.0
245	22	12	0.0		0.0	0.0	0.0	0.0					0.0	0.0	0.0
246	23	0	0.0		0.0	0.0	0.0	0.0	0.0			0.0	0.0
247	23	2			0.0	0.0	0.0	0.0	0.0			0.0	0.0		0.0
248	23	4	0.0		0.0	0.0	0.0	0.0	0.0				0.0		0.0
249	23	6	0.0			0.0	0.0	0.0	0.0			0.0	0.0		0.0
250	23	7	0.0		0.0	0.0	0.0	0.0	0.0			0.0			0.0
251	23	8	0.0		0.0		0.0	0.0	0.0			0.0	0.0		0.0
252	23	9	0.0		0.0	0.0		0.0	0.0			0.0	0.0		0.0
253	23	11	0.0		0.0	0.0	0.0		0.0			0.0	0.0		0.0
254	23	12	0.0		0.0	0.0	0.0	0.0				0.0	0.0		0.0
255	24	0	0.0		0.0	0.0	0.0	0.0	0.0		0.0		0.0
256	24	2			0.0	0.0	0.0	0.0	0.0		0.0		0.0		0.0
257	24	5	0.0		0.0	0.0	0.0	0.0	0.0				0.0		0.0
258	24	6	0.0			0.0	0.0	0.0	0.0		0.0		0.0		0.0
259	24	7	0.0		0.0	0.0	0.0	0.0	0.0		0.0				0.0
260	24	8	0.0		0.0		0.0	0.0	0.0		0.0		0.0		0.0
261	24	9	0.0		0.0	0.0		0.0	0.0		0.0		0.0		0.0
262	24	11	0.0		0.0	0.0	0.0		0.0		0.0		0.0		0.0
263	24	12	0.0		0.0	0.0	0.0	0.0			0.0		0.0		0.0
264	25	0	0.0		0.0	0.0	0.0	0.0	0.0		0.0		0.0
265	25	2			0.0	0.0	0.0	0.0	0.0		0.0		0.0		0.0
266	25	5	0.0		0.0	0.0	0.0	0.0	0.0				0.0		0.0
267	25	6	0.0			0.0	0.0	0.0	0.0		0.0		0.0		0.0
268	25	7	0.0		0.0	0.0	0.0	0.0	0.0		0.0				0.0
269	25	8	0.0		0.0		0.0	0.0	0.0		0.0		0.0		0.0
270	25	9	0.0		0.0	0.0		0.0	0.0		0.0		0.0		0.0
271	25	11	0.0		0.0	0.0	0.0		0.0		0.0		0.0		0.0
272	25	12	0.0		0.0	0.0	0.0	0.0			0.0		0.0		0.0
273	26	0	0.0		0.0	0.0	0.0	0.0	0.0		0.0		0.0
274	26	2			0.0	0.0	0.0	0.0	0.0		0.0		0.0		0.0
275	26	5	0.0		0.0	0.0	0.0	0.0	0.0				0.0		0.0
276	26	6	0.0			0.0	0.0	0.0	0.0		0.0		0.0		0.0
277	26	7	0.0		0.0	0.0	0.0	0.0	0.0		0.0				0.0
278	26	8	0.0		0.0		0.0	0.0	0.0		0.0		0.0		0.0
279	26	9	0.0		0.0	0.0		0.0	0.0		0.0		0.0		0.0
280	26	11	0.0		0.0	0.0	0.0		0.0		0.0		0.0		0.0
281	26	12	0.0		0.0	0.0	0.0	0.0			0.0		0.0		0.0
282	27	0	0.0		0.0	0.0	0.0	0.0	0.0		0.0		0.0
283	27	2			0.0	0.0	0.0	0.0	0.0		0.0		0.0		0.0
284	27	5	0.0		0.0	0.0	0.0	0.0	0.0				0.0		0.0
285	27	6	0.0			0.0	0.0	0.0	0.0		0.0		0.0		0.0
286	27	7	0.0		0.0	0.0	0.0	0.0	0.0		0.0				0.0
287	27	8	0.0		0.0		0.0	0.0	0.0		0.0		0.0		0.0
288	27	9	0.0		0.0	0.0		0.0	0.0		0.0		0.0		0.0
289	27	11	0.0		0.0	0.0	0.0		0.0		0.0		0.0		0.0
290	27	12	0.0		0.0	0.0	0.0	0.0			0.0		0.0		0.0
291	28	0	0.0		0.0	0.0	0.0	0.0	0.0				0.0
292	28	2			0.0	0.0	0.0	0.0	0.0				0.0		0.0
293	28	6	0.0			0.0	0.0	0.0	0.0				0.0		0.0
294	28	7	0.0		0.0	0.0	0.0	0.0	0.0						0.0
295	28	8	0.0		0.0		0.0	0.0	0.0				0.0		0.0
296	28	9	0.0		0.0	0.0		0.0	0.0				0.0		0.0
297	28	11	0.0		0.0	0.0	0.0		0.0				0.0		0.0
298	28	12	0.0		0.0	0.0	0.0	0.0					0.0		0.0
299	29	0	0.0		0.0	0.0	0.0	0.0	0.0				0.0
300	29	2			0.0	0.0	0.0	0.0	0.0				0.0		0.0
301	29	6	0.0			0.0	0.0	0.0	0.0				0.0		0.0
302	29	7	0.0		0.0	0.0	0.0	0.0	0.0						0.0
303	29	8	0.0		0.0		0.0	0.0	0.0				0.0		0.0
304	29	9	0.0		0.0	0.0		0.0	0.0				0.0		0.0
305	29	11	0.0		0.0	0.0	0.0		0.0				0.0		0.0
306	29	12	0.0		0.0	0.0	0.0	0.0					0.0		0.0
307	30	0	0.0		0.0		0.0	0.0	0.0		0.0		0.0
308	30	2			0.0		0.0	0.0	0.0		0.0		0.0		0.0
309	30	5	0.0		0.0		0.0	0.0	0.0				0.0		0.0
310	30	6	0.0				0.0	0.0	0.0		0.0		0.0		0.0
311	30	7	0.0		0.0		0.0	0.0	0.0		0.0				0.0
312	30	9	0.0		0.0			0.0	0.0		0.0		0.0		0.0
313	30	11	0.0		0.0		0.0		0.0		0.0		0.0		0.0
314	30	12	0.0		0.0		0.0	0.0			0.0		0.0		0.0
315	31	0	0.0		0.0		0.0	0.0	0.0		0.0		0.0
316	31	2			0.0		0.0	0.0	0.0		0.0		0.0		0.0
317	31	5	0.0		0.0		0.0	0.0	0.0				0.0		0.0
318	31	6	0.0				0.0	0.0	0.0		0.0		0.0		0.0
319	31	7	0.0		0.0		0.0	0.0	0.0		0.0				0.0
320	31	9	0.0		0.0			0.0	0.0		0.0		0.0		0.0
321	31	11	0.0		0.0		0.0		0.0		0.0		0.0		0.0
322	31	12	0.0		0.0		0.0	0.0			0.0		0.0		0.0
323	32	0	0.0		0.0	0.0	0.0	0.0	0.0		0.0		0.0
324	32	2			0.0	0.0	0.0	0.0	0.0		0.0		0.0		0.0
325	32	5	0.0		0.0	0.0	0.0	0.0	0.0				0.0		0.0
326	32	6	0.0			0.0	0.0	0.0	0.0		0.0		0.0		0.0
327	32	7	0.0		0.0	0.0	0.0	0.0	0.0		0.0				0.0
328	32	8	0.0		0.0		0.0	0.0	0.0		0.0		0.0		0.0
329	32	9	0.0		0.0	0.0		0.0	0.0		0.0		0.0		0.0
330	32	11	0.0		0.0	0.0	0.0		0.0		0.0		0.0		0.0
331	32	12	0.0		0.0	0.0	0.0	0.0			0.0		0.0		0.0
332	33	0	0.0		0.0	0.0	0.0	0.0	0.0		0.0		0.0
333	33	2			0.0	0.0	0.0	0.0	0.0		0.0		0.0		0.0
334	33	5	0.0		0.0	0.0	0.0	0.0	0.0				0.0		0.0
335	33	6	0.0			0.0	0.0	0.0	0.0		0.0		0.0		0.0
336	33	7	0.0		0.0	0.0	0.0	0.0	0.0		0.0				0.0
337	33	8	0.0		0.0		0.0	0.0	0.0		0.0		0.0		0.0
338	33	9	0.0		0.0	0.0		0.0	0.0		0.0		0.0		0.0
339	33	11	0.0		0.0	0.0	0.0		0.0		0.0		0.0		0.0
340	33	12	0.0		0.0	0.0	0.0	0.0			0.0		0.0		0.0
341	34	0	0.0		0.0		0.0	0.0	0.0		0.0	0.0	0.0
342	34	2			0.0		0.0	0.0	0.0		0.0	0.0	0.0		0.0
343	34	4	0.0		0.0		0.0	0.0	0.0		0.0		0.0		0.0
344	34	5	0.0		0.0		0.0	0.0	0.0			0.0	0.0		0.0
345	34	6	0.0				0.0	0.0	0.0		0.0	0.0	0.0		0.0
346	34	7	0.0		0.0		0.0	0.0	0.0		0.0	0.0			0.0
347	34	9	0.0		0.0			0.0	0.0		0.0	0.0	0.0		0.0
348	34	11	0.0		0.0		0.0		0.0		0.0	0.0	0.0		0.0
349	34	12	0.0		0.0		0.0	0.0			0.0	0.0	0.0		0.0
350	35	0	0.0			0.0	0.0	0.0	0.0		0.0	0.0	0.0
351	35	2				0.0	0.0	0.0	0.0		0.0	0.0	0.0		0.0
352	35	4	0.0			0.0	0.0	0.0	0.0		0.0		0.0		0.0
353	35	5	0.0			0.0	0.0	0.0	0.0			0.0	0.0		0.0
354	35	7	0.0			0.0	0.0	0.0	0.0		0.0	0.0			0.0
355	35	8	0.0				0.0	0.0	0.0		0.0	0.0	0.0		0.0
356	35	9	0.0			0.0		0.0	0.0		0.0	0.0	0.0		0.0
357	35	11	0.0			0.0	0.0		0.0		0.0	0.0	0.0		0.0
358	35	12	0.0			0.0	0.0	0.0			0.0	0.0	0.0		0.0
359	36	0	0.0		0.0	0.0	0.0	0.0	0.0		0.0	0.0	0.0
360	36	2			0.0	0.0	0.0	0.0	0.0		0.0	0.0	0.0		0.0
361	36	4	0.0		0.0	0.0	0.0	0.0	0.0		0.0		0.0		0.0
362	36	5	0.0		0.0	0.0	0.0	0.0	0.0			0.0	0.0		0.0
363	36	6	0.0			0.0	0.0	0.0	0.0		0.0	0.0	0.0		0.0
364	36	7	0.0		0.0	0.0	0.0	0.0	0.0		0.0	0.0			0.0
365	36	8	0.0		0.0		0.0	0.0	0.0		0.0	0.0	0.0		0.0
366	36	9	0.0		0.0	0.0		0.0	0.0		0.0	0.0	0.0		0.0
367	36	11	0.0		0.0	0.0	0.0		0.0		0.0	0.0	0.0		0.0
368	36	12	0.0		0.0	0.0	0.0	0.0			0.0	0.0	0.0		0.0
369	37	0	0.0			0.0	0.0	0.0	0.0		0.0	0.0	0.0
370	37	2				0.0	0.0	0.0	0.0		0.0	0.0	0.0		0.0
371	37	4	0.0			0.0	0.0	0.0	0.0		0.0		0.0		0.0
372	37	5	0.0			0.0	0.0	0.0	0.0			0.0	0.0		0.0
373	37	7	0.0			0.0	0.0	0.0	0.0		0.0	0.0			0.0
374	37	8	0.0				0.0	1.0	0.0		0.0	0.0	0.0		0.0
375	37	9	0.0			0.0		0.0	0.0		0.0	0.0	0.0		0.0
376	37	11	0.0			1.0	0.0		0.0		0.0	0.0	0.0		0.0
377	37	12	0.0			0.0	0.0	0.0			0.0	0.0	0.0		0.0
378	38	0	0.0		0.0	0.0	0.0	0.0	0.0		0.0	0.0	0.0
379	38	2			0.0	0.0	0.0	0.0	0.0		0.0	0.0	0.0		0.0
380	38	4	0.0		0.0	0.0	0.0	0.0	0.0		0.0		0.0		0.0
381	38	5	0.0		0.0	0.0	0.0	0.0	0.0			0.0	0.0		0.0
382	38	6	0.0			0.0	0.0	0.0	0.0		0.0	0.0	0.0		0.0
383	38	7	0.0		0.0	0.0	0.0	0.0	0.0		0.0	0.0			0.0
384	38	8	0.0		0.0		0.0	1.0	0.0		0.0	0.0	0.0		0.0
385	38	9	0.0		0.0	0.0		0.0	0.0		0.0	0.0	0.0		0.0
386	38	11	0.0		0.0	1.0	0.0		0.0		0.0	0.0	0.0		0.0
387	38	12	0.0		0.0	0.0	0.0	0.0			0.0	0.0	0.0		0.0
388	39	0	0.0		0.0	0.0	0.0	0.0	0.0		0.0	0.0	0.0
389	39	2			0.0	0.0	0.0	0.0	0.0		0.0	0.0	0.0		0.0
390	39	4	0.0		0.0	0.0	0.0	0.0	0.0		0.0		0.0		0.0
391	39	5	0.0		0.0	0.0	0.0	0.0	0.0			0.0	0.0		0.0
392	39	6	0.0			0.0	0.0	0.0	0.0		0.0	0.0	0.0		0.0
393	39	7	0.0		0.0	0.0	0.0	0.0	0.0		0.0	0.0			0.0
394	39	8	0.0		0.0		0.0	1.0	0.0		0.0	0.0	0.0		0.0
395	39	9	0.0		0.0	0.0		0.0	0.0		0.0	0.0	0.0		0.0
396	39	11	0.0		0.0	1.0	0.0		0.0		0.0	0.0	0.0		0.0
397	39	12	0.0		0.0	0.0	0.0	0.0			0.0	0.0	0.0		0.0
398	40	0	0.0		0.0	0.0	0.0	0.0	0.0		0.0	0.0	0.0
399	40	2			0.0	0.0	0.0	0.0	0.0		0.0	0.0	0.0		0.0
400	40	4	0.0		0.0	0.0	0.0	0.0	0.0		0.0		0.0		0.0
401	40	5	0.0		0.0	1.0	0.0	0.0	0.0			0.0	0.0		0.0
402	40	6	0.0			0.0	0.0	0.0	0.0		0.0	0.0	0.0		0.0
403	40	7	0.0		0.0	0.0	0.0	0.0	0.0		0.0	0.0			0.0
404	40	8	0.0		0.0		0.0	1.0	0.0		1.0	0.0	0.0		0.0
405	40	9	0.0		0.0	0.0		0.0	0.0		0.0	0.0	0.0		0.0
406	40	11	0.0		0.0	1.0	0.0		0.0		0.0	0.0	0.0		0.0
407	40	12	0.0		0.0	0.0	0.0	0.0			0.0	0.0	0.0		0.0
408	41	0	0.0		0.0	0.0	0.0	0.0	0.0		0.0	0.0	0.0
409	41	2			0.0	0.0	0.0	0.0	0.0		0.0	0.0	0.0		0.0
410	41	4	0.0		0.0	0.0	0.0	0.0	0.0		0.0		0.0		0.0
411	41	5	0.0		0.0	1.0	0.0	0.0	0.0			0.0	0.0		0.0
412	41	6	0.0			0.0	0.0	0.0	0.0		0.0	0.0	0.0		0.0
413	41	7	0.0		0.0	0.0	0.0	0.0	0.0		0.0	0.0			0.0
414	41	8	0.0		0.0		0.0	0.0	0.0		1.0	0.0	0.0		0.0
415	41	9	0.0		0.0	0.0		0.0	0.0		0.0	0.0	0.0		0.0
416	41	11	0.0		0.0	0.0	0.0		0.0		0.0	0.0	0.0		0.0
417	41	12	0.0		0.0	0.0	0.0	0.0			0.0	0.0	0.0		0.0
418	42	0	0.0		0.0	0.0	0.0	0.0	0.0		0.0
419	42	2			0.0	0.0	0.0	0.0	0.0		0.0				0.0
420	42	5	0.0		0.0	1.0	0.0	0.0	0.0						0.0
421	42	6	0.0			0.0	0.0	0.0	0.0		0.0				0.0
422	42	8	0.0		0.0		0.0	0.0	0.0		1.0				0.0
423	42	9	0.0		0.0	0.0		0.0	0.0		0.0				0.0
424	42	11	0.0		0.0	0.0	0.0		0.0		0.0				0.0
425	42	12	0.0		0.0	0.0	0.0	0.0			0.0				0.0
426	43	0	0.0		0.0	0.0	0.0	0.0	0.0		0.0
427	43	2			0.0	0.0	0.0	0.0	0.0		0.0				0.0
428	43	5	0.0		0.0	1.0	0.0	0.0	0.0						0.0
429	43	6	0.0			0.0	0.0	0.0	0.0		0.0				0.0
430	43	8	0.0		0.0		0.0	0.0	0.0		1.0				0.0
431	43	9	0.0		0.0	0.0		0.0	0.0		0.0				0.0
432	43	11	0.0		0.0	0.0	0.0		0.0		0.0				0.0
433	43	12	0.0		0.0	0.0	0.0	0.0			0.0				0.0
434	44	0	0.0		0.0	0.0	0.0	0.0			0.0
435	44	2			0.0	0.0	0.0	0.0			0.0				0.0
436	44	5	0.0		0.0	1.0	0.0	0.0							0.0
437	44	6	0.0			0.0	0.0	0.0			0.0				0.0
438	44	8	0.0		0.0		0.0	0.0			1.0				0.0
439	44	9	0.0		0.0	0.0		0.0			0.0				0.0
440	44	11	0.0		0.0	0.0	0.0				0.0				0.0
441	45	0	0.0		0.0	0.0	0.0	0.0	0.0		0.0
442	45	2			0.0	0.0	0.0	0.0	0.0		0.0				0.0
443	45	5	0.0		0.0	0.0	0.0	0.0	0.0						0.0
444	45	6	0.0			0.0	0.0	0.0	0.0		0.0				0.0
445	45	8	0.0		0.0		0.0	0.0	0.0		0.0				0.0
446	45	9	0.0		0.0	0.0		0.0	0.0		0.0				0.0
447	45	11	0.0		0.0	0.0	0.0		0.0		0.0				0.0
448	45	12	0.0		0.0	0.0	0.0	0.0			0.0				0.0
449	46	0	0.0		0.0	0.0	0.0	0.0	0.0		0.0
450	46	2			0.0	0.0	0.0	0.0	0.0		0.0				0.0
451	46	5	0.0		0.0	1.0	0.0	0.0	0.0						0.0
452	46	6	0.0			0.0	0.0	0.0	0.0		0.0				0.0
453	46	8	0.0		0.0		0.0	0.0	0.0		1.0				0.0
454	46	9	0.0		0.0	0.0		0.0	0.0		0.0				0.0
455	46	11	0.0		0.0	0.0	0.0		0.0		0.0				0.0
456	46	12	0.0		0.0	0.0	0.0	0.0			0.0				0.0
457	47	0	0.0		0.0	0.0	0.0	0.0	0.0		0.0	0.0				0.0
458	47	2			0.0	0.0	0.0	0.0	0.0		0.0	0.0			0.0	0.0
459	47	4	0.0		0.0	0.0	0.0	0.0	0.0		0.0				0.0	0.0
460	47	5	0.0		0.0	1.0	0.0	0.0	0.0			0.0			0.0	0.0
461	47	6	0.0			0.0	0.0	0.0	0.0		0.0	0.0			0.0	0.0
462	47	8	0.0		0.0		0.0	0.0	0.0		1.0	0.0			0.0	0.0
463	47	9	0.0		0.0	0.0		0.0	0.0		0.0	0.0			0.0	0.0
464	47	11	0.0		0.0	0.0	0.0		0.0		0.0	0.0			0.0	0.0
465	47	12	0.0		0.0	0.0	0.0	0.0			0.0	0.0			0.0	1.0
466	47	15	0.0		0.0	0.0	0.0	0.0	1.0		0.0	0.0			0.0
467	48	0	0.0		0.0	0.0	0.0	0.0	0.0		0.0	0.0				0.0
468	48	2			0.0	0.0	0.0	0.0	0.0		0.0	0.0			0.0	0.0
469	48	4	0.0		0.0	0.0	0.0	0.0	0.0		0.0				0.0	0.0
470	48	5	0.0		0.0	0.0	0.0	0.0	0.0			0.0			0.0	0.0
471	48	6	0.0			0.0	0.0	0.0	0.0		0.0	0.0			0.0	0.0
472	48	8	0.0		0.0		0.0	0.0	0.0		0.0	0.0			0.0	0.0
473	48	9	0.0		0.0	0.0		0.0	0.0		0.0	0.0			0.0	0.0
474	48	11	0.0		0.0	0.0	0.0		0.0		0.0	0.0			0.0	0.0
475	48	12	0.0		0.0	0.0	0.0	0.0			0.0	0.0			0.0	0.0
476	48	15	0.0		0.0	0.0	0.0	0.0	0.0		0.0	0.0			0.0
477	49	0	0.0		0.0	0.0	0.0	0.0	0.0		0.0					0.0
478	49	2			0.0	0.0	0.0	0.0	0.0		0.0				0.0	0.0
479	49	5	0.0		0.0	0.0	0.0	0.0	0.0						0.0	0.0
480	49	6	0.0			0.0	0.0	0.0	0.0		0.0				0.0	0.0
481	49	8	0.0		0.0		0.0	0.0	0.0		0.0				0.0	0.0
482	49	9	0.0		0.0	0.0		0.0	0.0		0.0				0.0	0.0
483	49	11	0.0		0.0	0.0	0.0		0.0		0.0				0.0	0.0
484	49	12	0.0		0.0	0.0	0.0	0.0			0.0				0.0	0.0
485	49	15	0.0		0.0	0.0	0.0	0.0	0.0		0.0				0.0
486	50	0	0.0	0.0	0.0	0.0	0.0	0.0	0.0		0.0					0.0
487	50	2		0.0	0.0	0.0	0.0	0.0	0.0		0.0				0.0	0.0
488	50	3	0.0		1.0	0.0	0.0	0.0	0.0		0.0				0.0	0.0
489	50	5	0.0	0.0	0.0	0.0	0.0	0.0	0.0						0.0	0.0
490	50	6	0.0	1.0		0.0	0.0	0.0	0.0		0.0				0.0	0.0
491	50	8	0.0	0.0	0.0		0.0	0.0	0.0		0.0				0.0	0.0
492	50	9	0.0	0.0	0.0	0.0		0.0	0.0		0.0				0.0	0.0
493	50	11	0.0	0.0	0.0	0.0	0.0		0.0		0.0				0.0	0.0
494	50	12	0.0	0.0	0.0	0.0	0.0	0.0			0.0				0.0	0.0
495	50	15	0.0	0.0	0.0	0.0	0.0	0.0	0.0		0.0				0.0
496	51	2			0.0	0.0	0.0	0.0	0.0		0.0					0.0
497	51	5	0.0		0.0	0.0	0.0	0.0	0.0							0.0
498	51	6	0.0			0.0	0.0	0.0	0.0		0.0					0.0
499	51	8	0.0		0.0		0.0	0.0	0.0		0.0					0.0
500	51	9	0.0		0.0	0.0		0.0	0.0		0.0					0.0
501	51	11	0.0		0.0	0.0	0.0		0.0		0.0					0.0
502	51	12	0.0		0.0	0.0	0.0	0.0			0.0					0.0
503	51	15	0.0		0.0	0.0	0.0	0.0	0.0		0.0
