## Supplementary material for "The BumbleBox: An open-source platform for quantifying behavior in bumblebee colonies": Sample BumbleBox Data Output: bumblebox-01_2023-10-28_23-20-02_pairwise_distance.csv

	frame	ID	0	2	5	10	11	12	15	8	6	9	13
0	0	0		1143.6341471379735	576.5500845546725	305.1597942062486	611.6747501736523	862.03436706433	475.11347328822404
1	0	2	1143.6341471379735		1626.8286825907637	1327.286823749863	1046.4948936808053	1832.1995149273455	1569.8730044178733
2	0	5	576.5500845546725	1626.8286825907637		693.9038117779726	1160.2361828524397	1026.8691494051227	618.6762582320417
3	0	10	305.1597942062486	1327.286823749863	693.9038117779726		507.9926180566013	564.5318857248012	249.81305510321113
4	0	11	611.6747501736523	1046.4948936808053	1160.2361828524397	507.9926180566013		832.5	732.4522595364151
5	0	12	862.03436706433	1832.1995149273455	1026.8691494051227	564.5318857248012	832.5		432.93742330734125
6	0	15	475.11347328822404	1569.8730044178733	618.6762582320417	249.81305510321113	732.4522595364151	432.93742330734125
7	1	2			1689.3558868693121	1374.5979639516422	1132.0559283886994	1907.9220371912475
8	1	5		1689.3558868693121		792.7926115952394	1208.784539320387	1046.7110692545484
9	1	10		1374.5979639516422	792.7926115952394		459.7543501697401	555.5261582499963
10	1	11		1132.0559283886994	1208.784539320387	459.7543501697401		839.3635237487986
11	1	12		1907.9220371912475	1046.7110692545484	555.5261582499963	839.3635237487986
12	2	0		1147.3085897002602	657.7708567578834	474.19668914913353	632.586999945462	913.4233000093659	485.9169810780438	346.20667598993526
13	2	2	1147.3085897002602		1707.779406129492	1424.168002730015	1173.946895093641	1939.0958266676766	1600.5581253112928	1286.7068673555762
14	2	5	657.7708567578834	1707.779406129492		891.6501556103717	1223.007384483021	1020.337015402264	627.1100880228287	421.65781446571106
15	2	8	346.20667598993526	1286.7068673555762	421.65781446571106	765.7057610466308	978.5709606359674	1099.7470447789347	639.709797486329
16	2	10	474.19668914913353	1424.168002730015	891.6501556103717		407.3390019381891	514.9753634883906	314.8794412152054	765.7057610466308
17	2	11	632.586999945462	1173.946895093641	1223.007384483021	407.3390019381891		849.3720106643495	715.5396564831331	978.5709606359674
18	2	12	913.4233000093659	1939.0958266676766	1020.337015402264	514.9753634883906	849.3720106643495		460.2122472294713	1099.7470447789347
19	2	15	485.9169810780438	1600.5581253112928	627.1100880228287	314.8794412152054	715.5396564831331	460.2122472294713		639.709797486329
20	3	2			1682.2076268998426	1451.5090854004325	1198.306017885248	1975.2101312265488	1597.8789065508063
21	3	5		1682.2076268998426		904.0385085824607	1227.0348660490458	1017.7683000074231	633.0311998630083
22	3	10		1451.5090854004325	904.0385085824607		414.77832935195636	525.5005352042946	312.98741987498477
23	3	11		1198.306017885248	1227.0348660490458	414.77832935195636		884.2977439754102	714.7907473519786
24	3	12		1975.2101312265488	1017.7683000074231	525.5005352042946	884.2977439754102		468.26548292608544
25	3	15		1597.8789065508063	633.0311998630083	312.98741987498477	714.7907473519786	468.26548292608544
26	4	0		1149.8956474393665	675.4017785733171	435.63287295611656	642.2107325481255		452.7969329622276
27	4	2	1149.8956474393665		1688.7535529200227	1425.7699674211124	1194.8169838933493		1578.9104035694995
28	4	5	675.4017785733171	1688.7535529200227		893.2444024453778	1267.5012080862093		659.2738429514703
29	4	10	435.63287295611656	1425.7699674211124	893.2444024453778		441.74271357884334		280.1982557047777
30	4	11	642.2107325481255	1194.8169838933493	1267.5012080862093	441.74271357884334			718.8308650162429
31	4	15	452.7969329622276	1578.9104035694995	659.2738429514703	280.1982557047777	718.8308650162429
32	5	0		1142.6418128617559		304.38996369788543	633.9543556124526	871.2749996413303	447.00090883576513
33	5	2	1142.6418128617559			1302.660570716716	1203.8927745027793	1950.553334953956	1573.1220550230678
34	5	10	304.38996369788543	1302.660570716716			425.5521413411052	647.9703889839411	322.51211217565145
35	5	11	633.9543556124526	1203.8927745027793		425.5521413411052		896.9470441447477	722.1231283513913
36	5	12	871.2749996413303	1950.553334953956		647.9703889839411	896.9470441447477		439.90943670260134
37	5	15	447.00090883576513	1573.1220550230678		322.51211217565145	722.1231283513913	439.90943670260134
38	6	0		1152.892259710334		257.98570696842876	657.070439526844	881.5784139825566	447.33712119608407	331.32810399964563
39	6	2	1152.892259710334			1331.724469438029	1201.2081938614972	1955.9062637304478	1574.1419289568523	1229.9006565572683
40	6	8	331.32810399964563	1229.9006565572683		545.2518340180068	986.9470603836864	1072.1548687106729	631.9921380048963
41	6	10	257.98570696842876	1331.724469438029			536.1304062446002	641.8318510326517	248.71394211020822	545.2518340180068
42	6	11	657.070439526844	1201.2081938614972		536.1304062446002		900.1301641984896	720.893412717858	986.9470603836864
43	6	12	881.5784139825566	1955.9062637304478		641.8318510326517	900.1301641984896		445.5973518772301	1072.1548687106729
44	6	15	447.33712119608407	1574.1419289568523		248.71394211020822	720.893412717858	445.5973518772301		631.9921380048963
45	7	0		1174.212315767468	676.295469820699	274.1829909020616	662.7696149492673	859.5921271161108	473.03019195395973
46	7	2	1174.212315767468		1720.3951944248158	1405.7564244918108	1217.7898012382925	1963.4062398036735	1617.7633093255638
47	7	5	676.295469820699	1720.3951944248158		687.834645827033	1285.2519694596854	952.2968615405597	672.1765021183053
48	7	10	274.1829909020616	1405.7564244918108	687.834645827033		608.4719590909675	587.0579720095793	212.13969454112072
49	7	11	662.7696149492673	1217.7898012382925	1285.2519694596854	608.4719590909675		906.9487650909505	732.7885950258778
50	7	12	859.5921271161108	1963.4062398036735	952.2968615405597	587.0579720095793	906.9487650909505		393.4482971115773
51	7	15	473.03019195395973	1617.7633093255638	672.1765021183053	212.13969454112072	732.7885950258778	393.4482971115773
52	8	0		1190.1477061692806	672.5517173422428	276.2754513162543	665.1400698349183	860.5318486261854	493.45902818775136
53	8	2	1190.1477061692806		1735.2746540533576	1438.3633277096576	1225.5001019991798	1975.1361029053162	1647.8301262569512
54	8	5	672.5517173422428	1735.2746540533576		649.5129425192388	1284.2607309265513	956.3625097210785	688.7089370699352
55	8	10	276.2754513162543	1438.3633277096576	649.5129425192388		647.0578123320976	584.7393115739696	217.9290308793209
56	8	11	665.1400698349183	1225.5001019991798	1284.2607309265513	647.0578123320976		904.4266830429098	733.6318047903867
57	8	12	860.5318486261854	1975.1361029053162	956.3625097210785	584.7393115739696	904.4266830429098		372.5281868530219
58	8	15	493.45902818775136	1647.8301262569512	688.7089370699352	217.9290308793209	733.6318047903867	372.5281868530219
59	9	2				1469.963817581916	1247.1949526838216	1988.3116738831466	1665.9973176749115		1874.2571861940398
60	9	6		1874.2571861940398		404.6870704630925	976.1358768122396	328.3600348702625	230.19570478182254
61	9	10		1469.963817581916			712.3427019349605	594.4502186895047	221.7578916295878		404.6870704630925
62	9	11		1247.1949526838216		712.3427019349605		907.9463434036177	754.3883698069583		976.1358768122396
63	9	12		1988.3116738831466		594.4502186895047	907.9463434036177		373.8960417014334		328.3600348702625
64	9	15		1665.9973176749115		221.7578916295878	754.3883698069583	373.8960417014334			230.19570478182254
65	10	0		1209.6884929600678	653.8035350929207		675.9501645831592	821.6068478901573			669.929194019786
66	10	2	1209.6884929600678		1735.147994408546		1238.9693801704705	1972.871083598723			1872.403835981971
67	10	5	653.8035350929207	1735.147994408546			1280.0011962885035	887.9556576766657			615.6162055209398
68	10	6	669.929194019786	1872.403835981971	615.6162055209398		977.3925772175681	272.92730259173413
69	10	11	675.9501645831592	1238.9693801704705	1280.0011962885035			924.5053069074293			977.3925772175681
70	10	12	821.6068478901573	1972.871083598723	887.9556576766657		924.5053069074293				272.92730259173413
71	11	2					1210.0385324443184		1626.2641429054506
72	11	11		1210.0385324443184					722.5149219912347
73	11	15		1626.2641429054506			722.5149219912347
74	12	0		1180.0913629884765		277.07512519170683	623.8204869992649	812.9159320003514	538.5649914355741	374.98933318162534
75	12	2	1180.0913629884765			1456.7395100017025	1211.9354871444273	1962.9059611963075	1660.2730573613487	1251.7088818890757
76	12	8	374.98933318162534	1251.7088818890757		443.5359342826689	995.1728493080989	995.522130592786	796.0566876799667
77	12	10	277.07512519170683	1456.7395100017025			748.3946986717638	570.5438742989008	353.58255754491057	443.5359342826689
78	12	11	623.8204869992649	1211.9354871444273		748.3946986717638		953.1517783123525	669.7404347954512	995.1728493080989
79	12	12	812.9159320003514	1962.9059611963075		570.5438742989008	953.1517783123525		307.5452202522419	995.522130592786
80	12	15	538.5649914355741	1660.2730573613487		353.58255754491057	669.7404347954512	307.5452202522419		796.0566876799667
81	13	0		1234.4821282626979		277.0505369061753	618.1116909588428	772.1044699391398	488.2249737569761	386.0622521045019
82	13	2	1234.4821282626979			1501.8157759858564	1241.1719512219086	1972.82109237001	1659.3996655417284	1269.8553313271555
83	13	8	386.0622521045019	1269.8553313271555		548.2531919651723	993.1224748237248	999.8751172021434	788.1088519360761
84	13	10	277.0505369061753	1501.8157759858564			664.1434803564664	496.57709622977984	240.04192342172232	548.2531919651723
85	13	11	618.1116909588428	1241.1719512219086		664.1434803564664		921.3775013532727	637.1058095010593	993.1224748237248
86	13	12	772.1044699391398	1972.82109237001		496.57709622977984	921.3775013532727		316.2555335484266	999.8751172021434
87	13	15	488.2249737569761	1659.3996655417284		240.04192342172232	637.1058095010593	316.2555335484266		788.1088519360761
88	14	0				287.0158967722868	608.2933605588672	710.7608599240675	456.4561862873588
89	14	10	287.0158967722868				587.665136365941	434.12858118304075	169.77521903976447
90	14	11	608.2933605588672			587.665136365941		887.0996632284334	626.608181003089
91	14	12	710.7608599240675			434.12858118304075	887.0996632284334		288.2416520907414
92	14	15	456.4561862873588			169.77521903976447	626.608181003089	288.2416520907414
93	15	0		1124.4078719486092		289.70027614760744	578.3549947912614	764.0269955963598	439.59711668754153		476.20275356196754
94	15	2	1124.4078719486092			1350.8540122826005	1123.2262962110528	1860.6085194097118	1494.9415749453221		1588.0201903628304
95	15	6	476.20275356196754	1588.0201903628304		409.20082172449264	918.1496678102105	469.440957416372	416.31425930419437
96	15	10	289.70027614760744	1350.8540122826005			511.1822082193393	509.825460329317	152.87781068552755		409.20082172449264
97	15	11	578.3549947912614	1123.2262962110528		511.1822082193393		916.8000054537522	572.6732270675834		918.1496678102105
98	15	12	764.0269955963598	1860.6085194097118		509.825460329317	916.8000054537522		372.1029763385399		469.440957416372
99	15	15	439.59711668754153	1494.9415749453221		152.87781068552755	572.6732270675834	372.1029763385399			416.31425930419437
100	16	0		1075.9566963869875		256.0395477265182	547.3578011684862	705.5593968618092	493.56009005996424		371.41292721174904	670.5245148389431
101	16	2	1075.9566963869875			1289.1393689202112	1159.4439399988255	1774.3261044689614	1510.415919540045		1445.645962883029	1736.2993153543543
102	16	6	371.41292721174904	1445.645962883029		256.6496882912582	722.1087175765156	366.5734919494316	320.22023671217283			304.1378182666536
103	16	9	670.5245148389431	1736.2993153543543		542.4971198080226	989.3767293099227	279.50011180677546	489.77067337683667		304.1378182666536
104	16	10	256.0395477265182	1289.1393689202112			466.61125415060445	490.53064379302543	238.34651770059492		256.6496882912582	542.4971198080226
105	16	11	547.3578011684862	1159.4439399988255		466.61125415060445		854.2561823013048	533.9138507287482		722.1087175765156	989.3767293099227
106	16	12	705.5593968618092	1774.3261044689614		490.53064379302543	854.2561823013048		320.5863768159839		366.5734919494316	279.50011180677546
107	16	15	493.56009005996424	1510.415919540045		238.34651770059492	533.9138507287482	320.5863768159839			320.22023671217283	489.77067337683667
108	17	0		1071.7445182971546		385.9600044046015	537.9415047196117	693.0839144721222	564.5954857240713	451.52477783616706	368.97569364390387	692.170363783368
109	17	2	1071.7445182971546			1366.3345353536226	1202.4875259228263	1761.8050402924837	1582.7430698000228	1121.8512880502478	1433.3241521023776	1744.7755228108858
110	17	6	368.97569364390387	1433.3241521023776		376.80606749361135	717.1280394741235	369.3922373304561	395.77897872423694	543.2564426677332		325.1049830439392
111	17	8	451.52477783616706	1121.8512880502478		792.3600822858255	988.4648767154046	905.0225480616491	908.9631799473508		543.2564426677332	745.5629165268348
112	17	9	692.170363783368	1744.7755228108858		626.395891190228	992.5105163170816	290.05883023966015	526.9452058800802	745.5629165268348	325.1049830439392
113	17	10	385.9600044046015	1366.3345353536226			367.52151297577126	466.2687663783625	218.77457004871476	792.3600822858255	376.80606749361135	626.395891190228
114	17	11	537.9415047196117	1202.4875259228263		367.52151297577126		821.8638877575776	540.3500023133155	988.4648767154046	717.1280394741235	992.5105163170816
115	17	12	693.0839144721222	1761.8050402924837		466.2687663783625	821.8638877575776		291.0947010854028	905.0225480616491	369.3922373304561	290.05883023966015
116	17	15	564.5954857240713	1582.7430698000228		218.77457004871476	540.3500023133155	291.0947010854028		908.9631799473508	395.77897872423694	526.9452058800802
117	18	0		1048.074961536626	739.7652499272996		522.6046545908293	675.4883881311358	633.0452689184242	464.86032848587973	397.4720115932693	817.1413968830609
118	18	2	1048.074961536626		1422.2070875930833		1214.5700885498538	1723.0804718584677	1631.9391264688766	1122.4695986974436	1443.4448811783566	1847.0957778361142
119	18	5	739.7652499272996	1422.2070875930833			1244.6865067156468	898.8104986592001	1088.3279893947413	326.5348373451139	703.2585762008167	779.2241734571637
120	18	6	397.4720115932693	1443.4448811783566	703.2585762008167		664.7853977036499	291.4971054744798	386.81302007559157	591.7559674392816		429.4858117563373
121	18	8	464.86032848587973	1122.4695986974436	326.5348373451139		987.2813682026011	859.0301580852677	963.2797166451705		591.7559674392816	845.1273942430219
122	18	9	817.1413968830609	1847.0957778361142	779.2241734571637		1048.4155008869336	281.98603688835374	578.278695786037	845.1273942430219	429.4858117563373
123	18	11	522.6046545908293	1214.5700885498538	1244.6865067156468			792.866358537175	550.2000204471098	987.2813682026011	664.7853977036499	1048.4155008869336
124	18	12	675.4883881311358	1723.0804718584677	898.8104986592001		792.866358537175		296.3041089826464	859.0301580852677	291.4971054744798	281.98603688835374
125	18	15	633.0452689184242	1631.9391264688766	1088.3279893947413		550.2000204471098	296.3041089826464		963.2797166451705	386.81302007559157	578.278695786037
126	19	2			1422.5855202763735		1187.7084027655947	1655.6933970394398	1563.9863330604906		1364.7336049573923
127	19	5		1422.5855202763735			1202.853508329256	786.0278700529644	999.9657806645185		714.2269422249485
128	19	6		1364.7336049573923	714.2269422249485		565.8913875471158	292.9190374489169	306.7931917432328
129	19	11		1187.7084027655947	1202.853508329256			779.0504637056575	521.3290707413121		565.8913875471158
130	19	12		1655.6933970394398	786.0278700529644		779.0504637056575		307.0401032438597		292.9190374489169
131	19	15		1563.9863330604906	999.9657806645185		521.3290707413121	307.0401032438597			306.7931917432328
132	20	0		1015.4136164637541	743.2589135018833		479.98053345943106	640.538299011074	445.10623731868776		287.70210287726434
133	20	2	1015.4136164637541		1475.9594337243825		1229.5265857231393	1648.7091920651137	1456.0642585408104		1290.1686178558211
134	20	5	743.2589135018833	1475.9594337243825			1159.4624293180009	653.6247011856268	772.1678088343233		587.3666337986863
135	20	6	287.70210287726434	1290.1686178558211	587.3666337986863		579.2189245009179	358.5408798170719	239.62848849834194
136	20	11	479.98053345943106	1229.5265857231393	1159.4624293180009			774.0572491747623	500.5921493591365		579.2189245009179
137	20	12	640.538299011074	1648.7091920651137	653.6247011856268		774.0572491747623		274.0951021087389		358.5408798170719
138	20	15	445.10623731868776	1456.0642585408104	772.1678088343233		500.5921493591365	274.0951021087389			239.62848849834194
139	21	0		1007.2119004956206	741.4769888540035		479.41768062932346	641.3958411152976	475.16161724196536
140	21	2	1007.2119004956206		1515.6576336692926		1248.6647368289055	1631.0410977348179	1480.6892398474436
141	21	5	741.4769888540035	1515.6576336692926			1118.712122263811	520.1163331409618	702.9980885464768
142	21	11	479.41768062932346	1248.6647368289055	1118.712122263811			788.2577703391195	513.748236006704
143	21	12	641.3958411152976	1631.0410977348179	520.1163331409618		788.2577703391195		276.05219162325085
144	21	15	475.16161724196536	1480.6892398474436	702.9980885464768		513.748236006704	276.05219162325085
145	22	0		998.1980327069374			488.3324943109971	682.264244996028	610.0023053235127		408.75152904912784		344.9243576496157
146	22	2	998.1980327069374				1313.7528544212569	1646.3257765399896	1608.0276738912175		1369.0003652300463		954.1388787802329
147	22	6	408.75152904912784	1369.0003652300463			632.376519567259	278.8136698585634	335.37590849671955				476.2992756660459
148	22	11	488.3324943109971	1313.7528544212569				791.4534888418901	543.2012173219055		632.376519567259		828.1174810979418
149	22	12	682.264244996028	1646.3257765399896			791.4534888418901		291.576855220026		278.8136698585634		730.2527387829504
150	22	13	344.9243576496157	954.1388787802329			828.1174810979418	730.2527387829504	792.7294620486865		476.2992756660459
151	22	15	610.0023053235127	1608.0276738912175			543.2012173219055	291.576855220026			335.37590849671955		792.7294620486865
152	23	0		1038.3069151267366	829.0989461457541		488.8079888872521	729.8400937876735	800.6879854225365		436.34082149164084		360.4006451159598
153	23	2	1038.3069151267366		1529.2128081140308		1385.6453370180986	1711.980304355164	1835.3909665245712		1416.892837338096		915.6992546682562
154	23	5	829.0989461457541	1529.2128081140308			1175.135231579753	555.5511902606275	855.8357392046677		535.4284499351897		652.2185695761813
155	23	6	436.34082149164084	1416.892837338096	535.4284499351897		648.945153691743	299.23443986279386	463.8505281876911				537.3128162439456
156	23	11	488.8079888872521	1385.6453370180986	1175.135231579753			827.2587639306096	705.725867458463		648.945153691743		847.7208414330746
157	23	12	729.8400937876735	1711.980304355164	555.5511902606275		827.2587639306096		302.5666248944189		299.23443986279386		814.877943314212
158	23	13	360.4006451159598	915.6992546682562	652.2185695761813		847.7208414330746	814.877943314212	995.1955209907247		537.3128162439456
159	23	15	800.6879854225365	1835.3909665245712	855.8357392046677		705.725867458463	302.5666248944189			463.8505281876911		995.1955209907247
160	24	0		1053.4145076844156			479.5482900605527	752.0150015126028	807.1416387475001		482.57622454903435
161	24	2	1053.4145076844156				1437.8982274486605	1710.0600318409877	1845.7933930968547		1450.0462277113788
162	24	6	482.57622454903435	1450.0462277113788			653.2537791700864	272.1626352018219	436.49262594000373
163	24	11	479.5482900605527	1437.8982274486605				832.7784819506326	690.4690887360563		653.2537791700864
164	24	12	752.0150015126028	1710.0600318409877			832.7784819506326		320.6330652007057		272.1626352018219
165	24	15	807.1416387475001	1845.7933930968547			690.4690887360563	320.6330652007057			436.49262594000373
166	25	0		1076.3064735473813	543.1301064201837		502.5938966999102	812.7664563083297			499.7600049023531
167	25	2	1076.3064735473813		1354.7630097179358		1510.3179301061084	1777.877614601185			1477.4671104630384
168	25	5	543.1301064201837	1354.7630097179358			843.127696437497	445.98388423798457			247.05895045514947
169	25	6	499.7600049023531	1477.4671104630384	247.05895045514947		647.0087422129627	316.17479342920427
170	25	11	502.5938966999102	1510.3179301061084	843.127696437497			849.0804216916086			647.0087422129627
171	25	12	812.7664563083297	1777.877614601185	445.98388423798457		849.0804216916086				316.17479342920427
172	26	0		1151.8165001422753			488.1336907036842	835.4129592602691			567.0593002499827
173	26	2	1151.8165001422753				1591.658961586935	1843.7274913880306			1620.2792969114923
174	26	6	567.0593002499827	1620.2792969114923			624.4759803227023	270.49133535106074
175	26	11	488.1336907036842	1591.658961586935				851.1839181399047			624.4759803227023
176	26	12	835.4129592602691	1843.7274913880306			851.1839181399047				270.49133535106074
177	27	0		1214.4432108995463	365.1634052037526		488.25108806842405	866.1704869712429	850.0720557693918		558.0271610773082
178	27	2	1214.4432108995463		1365.5376688323174		1667.1843966700264	1920.9806414953796	1993.5684243336118		1679.5492326811977
179	27	5	365.1634052037526	1365.5376688323174			654.5623060488589	567.1069123190089	631.477285814779		320.55615732660635
180	27	6	558.0271610773082	1679.5492326811977	320.55615732660635		574.3653562846562	315.6010139400696	314.05582704353696
181	27	11	488.25108806842405	1667.1843966700264	654.5623060488589			851.3527838093912	709.8116827722688		574.3653562846562
182	27	12	866.1704869712429	1920.9806414953796	567.1069123190089		851.3527838093912		228.17989065647305		315.6010139400696
183	27	15	850.0720557693918	1993.5684243336118	631.477285814779		709.8116827722688	228.17989065647305			314.05582704353696
184	28	0		1293.3449849131514			472.30207494780285	862.479637440792		516.1438752906015	513.1455081163626		686.5197102050312
185	28	2	1293.3449849131514				1746.5500279121695	1960.917929185207		930.9356852113899	1651.065356822679		927.6062270705172
186	28	6	513.1455081163626	1651.065356822679			583.9882811324213	351.42219978254076		727.6304436319305			804.0212994691124
187	28	8	516.1438752906015	930.9356852113899			976.9924513526192	1030.0403511513518			727.6304436319305		185.8858856933468
188	28	11	472.30207494780285	1746.5500279121695				823.6392565923506		976.9924513526192	583.9882811324213		1133.0612571701497
189	28	12	862.479637440792	1960.917929185207			823.6392565923506			1030.0403511513518	351.42219978254076		1065.245423599651
190	28	13	686.5197102050312	927.6062270705172			1133.0612571701497	1065.245423599651		185.8858856933468	804.0212994691124
191	29	0		1388.790120932605			419.9678559128067	804.8402403582962			508.6708169337022		770.3596968299938
192	29	2	1388.790120932605				1797.0089037063783	1973.2352400309499			1607.6280664382543		913.3195292448312
193	29	6	508.6708169337022	1607.6280664382543			654.9297672269905	368.82694112550945					750.8072738725964
194	29	11	419.9678559128067	1797.0089037063783				765.616622403145			654.9297672269905		1169.5877746026588
195	29	12	804.8402403582962	1973.2352400309499			765.616622403145				368.82694112550945		1096.3122844335915
196	29	13	770.3596968299938	913.3195292448312			1169.5877746026588	1096.3122844335915			750.8072738725964
197	30	0		1553.138475796669			353.55780998303516	723.7180476539189			614.9050739748371		889.3329663292596
198	30	2	1553.138475796669				1892.4257581210418	2026.8264756757053			1643.2431728140543		943.704402872001
199	30	6	614.9050739748371	1643.2431728140543			810.7932072976438	406.32599289240653					726.7937293345341
200	30	11	353.55780998303516	1892.4257581210418				728.4616067439656			810.7932072976438		1234.1435289300834
201	30	12	723.7180476539189	2026.8264756757053			728.4616067439656				406.32599289240653		1129.4264307603219
202	30	13	889.3329663292596	943.704402872001			1234.1435289300834	1129.4264307603219			726.7937293345341
203	31	0		1630.9574641908966			317.50354328731515	582.7952577878444			728.1560615692216
204	31	2	1630.9574641908966				1943.7737136817136	1971.3746631475206			1634.077721529793
205	31	6	728.1560615692216	1634.077721529793			902.6523417130207	473.26479110535996
206	31	11	317.50354328731515	1943.7737136817136				576.2534707053833			902.6523417130207
207	31	12	582.7952577878444	1971.3746631475206			576.2534707053833				473.26479110535996
208	32	0		1612.1812281812488			341.5179351073674	560.18774754541
209	32	2	1612.1812281812488				1952.1442217469487	1982.3754059208866
210	32	11	341.5179351073674	1952.1442217469487				499.3891894104237
211	32	12	560.18774754541	1982.3754059208866			499.3891894104237
212	33	0		1669.112526164728	373.5081157083471		334.927604117666	535.571482157144
213	33	2	1669.112526164728		1467.3067377000625		1999.8170228798433	2005.0418480670173
214	33	5	373.5081157083471	1467.3067377000625			662.095584111539	539.7750688944424
215	33	11	334.927604117666	1999.8170228798433	662.095584111539			514.2850012395851
216	33	12	535.571482157144	2005.0418480670173	539.7750688944424		514.2850012395851
217	34	0		1767.4176076977394	337.1888380418308		337.31263317581215	370.04467635678805			760.9551974328054
218	34	2	1767.4176076977394		1543.860522359452		2072.822426668527	1995.7933416313424			1857.3712102054344
219	34	5	337.1888380418308	1543.860522359452			667.1918764493464	451.9496653389623			549.3213995467498
220	34	6	760.9551974328054	1857.3712102054344	549.3213995467498		985.1563327716063	527.1171596523869
221	34	11	337.31263317581215	2072.822426668527	667.1918764493464			473.1305316717576			985.1563327716063
222	34	12	370.04467635678805	1995.7933416313424	451.9496653389623		473.1305316717576				527.1171596523869
223	35	0		1871.4103805686234	355.58657525277863		318.36231325331204	352.0145593579902		668.0027133178428	760.7325416991177
224	35	2	1871.4103805686234		1623.2595679681053		2156.825560864856	2056.7682325677824		1217.9476846318153	1999.705056377065
225	35	5	355.58657525277863	1623.2595679681053			669.4125222910011	433.66785965759556		412.4664380285989	577.7034814677855
226	35	6	760.7325416991177	1999.705056377065	577.7034814677855		960.4624211805478	483.6995451724138		908.9392856511374
227	35	8	668.0027133178428	1217.9476846318153	412.4664380285989		974.8516874376328	844.3273210076765			908.9392856511374
228	35	11	318.36231325331204	2156.825560864856	669.4125222910011			479.06973657287097		974.8516874376328	960.4624211805478
229	35	12	352.0145593579902	2056.7682325677824	433.66785965759556		479.06973657287097			844.3273210076765	483.6995451724138
230	36	0		1900.9739115779576	355.5106362684526		322.96613599571083	361.0133307787955	287.03930479988276	659.3372145571642	764.4027897646632
231	36	2	1900.9739115779576		1647.3375488951863		2195.675081267718	2062.067424334132	1779.6062064400653	1249.8534414082317	2112.850399933701
232	36	5	355.5106362684526	1647.3375488951863			673.0472215974152	416.7931891238147	132.2733911261067	411.251899691661	629.5477047055291
233	36	6	764.4027897646632	2112.850399933701	629.5477047055291		929.5564802635718	430.5537132577073	551.3572458034809	991.2443253305413
234	36	8	659.3372145571642	1249.8534414082317	411.251899691661		970.7411150765172	826.7043380193429	541.1849268041378		991.2443253305413
235	36	11	322.96613599571083	2195.675081267718	673.0472215974152			502.28901043124563	581.9845895726106	970.7411150765172	929.5564802635718
236	36	12	361.0133307787955	2062.067424334132	416.7931891238147		502.28901043124563		285.5373224291354	826.7043380193429	430.5537132577073
237	36	15	287.03930479988276	1779.6062064400653	132.2733911261067		581.9845895726106	285.5373224291354		541.1849268041378	551.3572458034809
238	37	0		1888.5050469882256	338.5935985809537	695.5553536563427	333.5183653114173	324.5309114706949	329.3632113639895		720.5255894137279	719.2930991605577
239	37	2	1888.5050469882256		1619.3269628151074	1770.5500028239812	2181.353149423541	2030.9100484758058	1761.1030101899207		2010.8133460120061	2261.644644943144
240	37	5	338.5935985809537	1619.3269628151074		463.6535614011824	671.8527554457152	415.5331665463059	164.33578429544795		594.9394927217389	729.6619508375094
241	37	6	720.5255894137279	2010.8133460120061	594.9394927217389	241.10604513367142	940.0864986797758	438.8938510619624	450.6642319953959			289.4720409642354
242	37	9	719.2930991605577	2261.644644943144	729.6619508375094	515.5589806220041	836.9700188776179	394.79757471392855	565.4724241729211		289.4720409642354
243	37	10	695.5553536563427	1770.5500028239812	463.6535614011824		978.3717340561307	503.98369269253146	370.9017727107812		241.10604513367142	515.5589806220041
244	37	11	333.5183653114173	2181.353149423541	671.8527554457152	978.3717340561307		501.33328485150474	637.7986555332333		940.0864986797758	836.9700188776179
245	37	12	324.5309114706949	2030.9100484758058	415.5331665463059	503.98369269253146	501.33328485150474		271.8741666653895		438.8938510619624	394.79757471392855
246	37	15	329.3632113639895	1761.1030101899207	164.33578429544795	370.9017727107812	637.7986555332333	271.8741666653895			450.6642319953959	565.4724241729211
247	38	0			358.6446709488376	678.1903309543716	321.2609920298448	258.3846454416361	381.5115496285794		613.3260246394245	598.3036436459333
248	38	5	358.6446709488376			475.73955584962664	670.8007341975708	368.2752028035556	145.7482847240406		538.5344116210217	724.9332727913653
249	38	6	613.3260246394245		538.5344116210217	221.56051656375962	878.8346331932988	362.2175623848187	393.25961526706504			358.8555593828804
250	38	9	598.3036436459333		724.9332727913653	577.3275716610112	742.668246931293	377.2421304679529	606.8474375821323		358.8555593828804
251	38	10	678.1903309543716		475.73955584962664		981.8656985555612	470.2393007820593	342.775892530382		221.56051656375962	577.3275716610112
252	38	11	321.2609920298448		670.8007341975708	981.8656985555612		520.8639457670304	702.421392399178		878.8346331932988	742.668246931293
253	38	12	258.3846454416361		368.2752028035556	470.2393007820593	520.8639457670304		286.9151660334462		362.2175623848187	377.2421304679529
254	38	15	381.5115496285794		145.7482847240406	342.775892530382	702.421392399178	286.9151660334462			393.25961526706504	606.8474375821323
255	39	0		1924.5889983318516	383.0121571177604		295.80113674561835	277.2720910946502	469.6647740676322	762.2333140187459	668.9469336202984	659.722905847599
256	39	2	1924.5889983318516		1587.423147746057		2146.858227736522	1954.408414329001	1651.7030037207053	1166.3707868855427	1947.7000057760436	2250.114691521301
257	39	5	383.0121571177604	1587.423147746057			670.0119401921133	373.11794381937733	190.5001640419241	426.92102606922515	558.1485577335123	738.4633538639545
258	39	6	668.9469336202984	1947.7000057760436	558.1485577335123		920.4856394860269	398.91015592486485	379.18992602652304	898.1072458231255		336.4205886981354
259	39	8	762.2333140187459	1166.3707868855427	426.92102606922515		1008.0974965250136	799.6852896608765	535.1664460707528		898.1072458231255	1142.8835515921996
260	39	9	659.722905847599	2250.114691521301	738.4633538639545		820.8941009655265	408.3143703079773	610.1580225646468	1142.8835515921996	336.4205886981354
261	39	11	295.80113674561835	2146.858227736522	670.0119401921133			523.6458727040632	764.9198078883825	1008.0974965250136	920.4856394860269	820.8941009655265
262	39	12	277.2720910946502	1954.408414329001	373.11794381937733		523.6458727040632		329.5691315945715	799.6852896608765	398.91015592486485	408.3143703079773
263	39	15	469.6647740676322	1651.7030037207053	190.5001640419241		764.9198078883825	329.5691315945715		535.1664460707528	379.18992602652304	610.1580225646468
264	40	0					456.46481244450814	255.27693295713186	345.230719954062		499.73349147320516	651.4146624846574
265	40	6	499.73349147320516				902.0306605099407	300.51476669208785	268.564819922491			350.1785258978626
266	40	9	651.4146624846574				909.4994846067808	397.0536802499128	581.2052670958858		350.1785258978626
267	40	11	456.46481244450814					603.4279679464651	799.7175282560712		902.0306605099407	909.4994846067808
268	40	12	255.27693295713186				603.4279679464651		305.86281647169864		300.51476669208785	397.0536802499128
269	40	15	345.230719954062				799.7175282560712	305.86281647169864			268.564819922491	581.2052670958858
270	41	0		1804.1500249424935	225.96266284499305		494.39571701219256	224.97069253571675	356.43766986669635	630.6320737958068	549.0578293768335
271	41	2	1804.1500249424935		1581.9624877031692		2154.906857035821	1921.2437703217154	1660.3253446237577	1177.6489290106792	1843.2821440300452
272	41	5	225.96266284499305	1581.9624877031692			682.5807644520903	366.07589718526947	277.3843227365238	416.66450832774325	539.2384676560084
273	41	6	549.0578293768335	1843.2821440300452	539.2384676560084		994.4672568767661	380.5076378996879	268.9480665481721	841.2036391385858
274	41	8	630.6320737958068	1177.6489290106792	416.66450832774325		998.111498030155	778.1812931444703	585.966082636188		841.2036391385858
275	41	11	494.39571701219256	2154.906857035821	682.5807644520903			614.3600837456809	847.1527681002996	998.111498030155	994.4672568767661
276	41	12	224.97069253571675	1921.2437703217154	366.07589718526947		614.3600837456809		302.2873219306427	778.1812931444703	380.5076378996879
277	41	15	356.43766986669635	1660.3253446237577	277.3843227365238		847.1527681002996	302.2873219306427		585.966082636188	268.9480665481721
278	42	0		1765.2145230821097	191.51387025487213		538.7834096369338	231.66530275377883	310.51187577933314	595.7426038147684
279	42	2	1765.2145230821097		1573.9480614048227		2157.607036742326	1917.294741295662	1641.4889011199557	1180.8596709601018
280	42	5	191.51387025487213	1573.9480614048227			685.4087284241425	376.66580014649594	268.21644710941945	410.25030469214767
281	42	8	595.7426038147684	1180.8596709601018	410.25030469214767		992.1499697626363	782.1561944394483	574.9914129793592
282	42	11	538.7834096369338	2157.607036742326	685.4087284241425			624.7595537484801	844.3474181283436	992.1499697626363
283	42	12	231.66530275377883	1917.294741295662	376.66580014649594		624.7595537484801		304.29067106962054	782.1561944394483
284	42	15	310.51187577933314	1641.4889011199557	268.21644710941945		844.3474181283436	304.29067106962054		574.9914129793592
285	43	2			1580.5778413289236		2181.12385022034	1877.6977925108183	1664.558800403278	1200.9951082331684
286	43	5		1580.5778413289236			683.3736624278112	357.07886033760104	362.6117931066225	407.4574364274138
287	43	8		1200.9951082331684	407.4574364274138		986.3412188487308	754.4476456322201	651.7585826055534
288	43	11		2181.12385022034	683.3736624278112			660.4341375186476	906.9405989368873	986.3412188487308
289	43	12		1877.6977925108183	357.07886033760104		660.4341375186476		280.1446055165082	754.4476456322201
290	43	15		1664.558800403278	362.6117931066225		906.9405989368873	280.1446055165082		651.7585826055534
291	44	0		1816.1893141960725	208.4565302407195		509.93461590678464	278.02540351557803	483.1113355118052	619.8638963514491
292	44	2	1816.1893141960725		1607.757522140699		2209.6185332541	1825.5292383306273	1654.819570980474	1223.6454245409493
293	44	5	208.4565302407195	1607.757522140699			673.2474006633817	342.72912044353626	434.03607280962257	419.48733592326715
294	44	8	619.8638963514491	1223.6454245409493	419.48733592326715		988.1600642102472	728.0285880375852	695.1662121392264
295	44	11	509.93461590678464	2209.6185332541	673.2474006633817			737.6693449642597	979.8124820597052	988.1600642102472
296	44	12	278.02540351557803	1825.5292383306273	342.72912044353626		737.6693449642597		257.11245107928943	728.0285880375852
297	44	15	483.1113355118052	1654.819570980474	434.03607280962257		979.8124820597052	257.11245107928943		695.1662121392264
298	45	2			1629.5656054605472		2237.643961849159	1817.147919818307
299	45	5		1629.5656054605472			663.8089427689265	455.0727963743823
300	45	11		2237.643961849159	663.8089427689265			871.8688619855626
301	45	12		1817.147919818307	455.0727963743823		871.8688619855626
302	46	2			1641.413358206884		2244.104637711887	1732.552344086608
303	46	5		1641.413358206884			629.0179349589326	501.3138363340872
304	46	11		2244.104637711887	629.0179349589326			915.1174787971214
305	46	12		1732.552344086608	501.3138363340872		915.1174787971214
306	47	2			1564.0096107441284		2198.0762754053826	1624.4939211951519
307	47	5		1564.0096107441284			634.5992830125165	630.6982737410972
308	47	11		2198.0762754053826	634.5992830125165			960.3166469972288
309	47	12		1624.4939211951519	630.6982737410972		960.3166469972288
310	48	0		1719.3948244949443	242.85412288038265		509.72468058747165	502.59259097205165			586.7858425354177		810.8708667229326
311	48	2	1719.3948244949443		1478.4015227603088		2158.1047385379607	1570.0525866989296			1501.574694279309		988.4549180412832
312	48	5	242.85412288038265	1478.4015227603088			732.9195897231838	426.56835618690707			478.13910109925126		576.051484244247
313	48	6	586.7858425354177	1501.574694279309	478.13910109925126		1072.4889859574316	100.16767193061841					520.2838768403265
314	48	11	509.72468058747165	2158.1047385379607	732.9195897231838			978.2384998046233			1072.4889859574316		1308.856108401531
315	48	12	502.59259097205165	1570.0525866989296	426.56835618690707		978.2384998046233				100.16767193061841		582.304473621833
316	48	13	810.8708667229326	988.4549180412832	576.051484244247		1308.856108401531	582.304473621833			520.2838768403265
317	49	0		1704.6426678339365	450.6831619885527		489.9249942593254	516.5731434172706			626.6283787062313		684.4523814700333
318	49	2	1704.6426678339365		1263.6142854922145		2128.448525334827	1532.168907953689			1417.608725988945		1064.0693410205934
319	49	5	450.6831619885527	1263.6142854922145			920.4086388664548	427.0674712501527			424.9797789307157		240.63301934688846
320	49	6	626.6283787062313	1417.608725988945	424.9797789307157		1101.6662947553582	142.77188974024264					417.45755772293785
321	49	11	489.9249942593254	2128.448525334827	920.4086388664548			976.5255052992727			1101.6662947553582		1160.43798304778
322	49	12	516.5731434172706	1532.168907953689	427.0674712501527		976.5255052992727				142.77188974024264		493.7824672869623
323	49	13	684.4523814700333	1064.0693410205934	240.63301934688846		1160.43798304778	493.7824672869623			417.45755772293785
324	50	0		1677.9634233200675	510.79900645948794		442.0634145685435	605.1731157280535		610.2288505142968	651.3641934432687		798.0126878690589
325	50	2	1677.9634233200675		1199.3698866488187		2103.0643861993385	1474.2582033009007		1134.2332211674986	1303.280212579014		918.1775427443213
326	50	5	510.79900645948794	1199.3698866488187			952.8432780368448	419.04191317814497		385.3006942635842	312.60208332639115		290.8936661393644
327	50	6	651.3641934432687	1303.280212579014	312.60208332639115		1063.724647171438	171.00164472893235		696.8032810628837			425.3819607129574
328	50	8	610.2288505142968	1134.2332211674986	385.3006942635842		991.4891893006196	797.6178596295347			696.8032810628837		457.73900860643283
329	50	11	442.0634145685435	2103.0643861993385	952.8432780368448			978.2938272829897		991.4891893006196	1063.724647171438		1239.0493583792374
330	50	12	605.1731157280535	1474.2582033009007	419.04191317814497		978.2938272829897			797.6178596295347	171.00164472893235		589.1300790148132
331	50	13	798.0126878690589	918.1775427443213	290.8936661393644		1239.0493583792374	589.1300790148132		457.73900860643283	425.3819607129574
332	51	0		1645.4495016560065	610.8881341947967		477.20540650751224	626.5852894857969			659.47564397785		831.1489788238929
333	51	2	1645.4495016560065		1060.2983660272234		2120.900648898953	1436.098381901463			1243.276040346632		834.8900002395525
334	51	5	610.8881341947967	1060.2983660272234			1085.6635355854962	488.5468887425239			325.07124219161557		226.5453872847558
335	51	6	659.47564397785	1243.276040346632	325.07124219161557		1079.3320272279518	194.5057839756957					461.06940909151626
336	51	11	477.20540650751224	2120.900648898953	1085.6635355854962			984.9485392648694			1079.3320272279518		1307.8027852088403
337	51	12	626.5852894857969	1436.098381901463	488.5468887425239		984.9485392648694				194.5057839756957		651.4311168496636
338	51	13	831.1489788238929	834.8900002395525	226.5453872847558		1307.8027852088403	651.4311168496636			461.06940909151626
