## Supplementary material for "The BumbleBox: An open-source platform for quantifying behavior in bumblebee colonies": Sample BumbleBox Data Output: bumblebox-01_2023-10-28_23-40-03_averages.csv

filename	ID	average distance from center	average speed	frames tracked in video
bumblebox-01_2023-10-28_23-40-03	0	1002.0	118.0	48
bumblebox-01_2023-10-28_23-40-03	1	207.0	14.0	30
bumblebox-01_2023-10-28_23-40-03	2	806.0	3.0	52
bumblebox-01_2023-10-28_23-40-03	5	486.0	43.0	51
bumblebox-01_2023-10-28_23-40-03	7	1218.0	58.0	23
bumblebox-01_2023-10-28_23-40-03	8	575.0	18.0	49
bumblebox-01_2023-10-28_23-40-03	10	389.0	15.0	51
bumblebox-01_2023-10-28_23-40-03	11	349.0	32.0	51
bumblebox-01_2023-10-28_23-40-03	12	624.0	47.0	22
bumblebox-01_2023-10-28_23-40-03	13	736.0	21.0	52
bumblebox-01_2023-10-28_23-40-03	15	788.0	62.0	35
