## Supplementary material for "The BumbleBox: An open-source platform for quantifying behavior in bumblebee colonies": Sample BumbleBox Data Output: bumblebox-01_2023-10-28_23-40-03_contacts.csv

	frame	ID	0	1	2	5	8	10	11	12	13	7	15
0	0	0		0.0	0.0	0.0	0.0	0.0	0.0	0.0	0.0
1	0	1	0.0		0.0	0.0	0.0	0.0	0.0	0.0	0.0
2	0	2	0.0	0.0		0.0	0.0	0.0	0.0	0.0	0.0
3	0	5	0.0	0.0	0.0		0.0	0.0	0.0	0.0	0.0
4	0	8	0.0	0.0	0.0	0.0		0.0	0.0	1.0	0.0
5	0	10	0.0	0.0	0.0	0.0	0.0		0.0	0.0	0.0
6	0	11	0.0	0.0	0.0	0.0	0.0	0.0		0.0	0.0
7	0	12	0.0	0.0	0.0	0.0	1.0	0.0	0.0		0.0
8	0	13	0.0	0.0	0.0	0.0	0.0	0.0	0.0	0.0
9	1	0			0.0	0.0	0.0	0.0	0.0		0.0	0.0
10	1	2	0.0			0.0	0.0	0.0	0.0		0.0	0.0
11	1	5	0.0		0.0		0.0	0.0	0.0		0.0	0.0
12	1	7	0.0		0.0	0.0	0.0	0.0	0.0		0.0
13	1	8	0.0		0.0	0.0		0.0	0.0		0.0	0.0
14	1	10	0.0		0.0	0.0	0.0		0.0		0.0	0.0
15	1	11	0.0		0.0	0.0	0.0	0.0			0.0	0.0
16	1	13	0.0		0.0	0.0	0.0	0.0	0.0			0.0
17	2	0		0.0	0.0	0.0	0.0	0.0	0.0		0.0	0.0
18	2	1	0.0		0.0	0.0	0.0	0.0	0.0		0.0	0.0
19	2	2	0.0	0.0		0.0	0.0	0.0	0.0		0.0	0.0
20	2	5	0.0	0.0	0.0		0.0	0.0	0.0		0.0	0.0
21	2	7	0.0	0.0	0.0	0.0	0.0	0.0	0.0		0.0
22	2	8	0.0	0.0	0.0	0.0		0.0	0.0		0.0	0.0
23	2	10	0.0	0.0	0.0	0.0	0.0		0.0		0.0	0.0
24	2	11	0.0	0.0	0.0	0.0	0.0	0.0			0.0	0.0
25	2	13	0.0	0.0	0.0	0.0	0.0	0.0	0.0			0.0
26	3	0		0.0	0.0	0.0	0.0	0.0	0.0		0.0	0.0	0.0
27	3	1	0.0		0.0	0.0	0.0	0.0	0.0		0.0	0.0	0.0
28	3	2	0.0	0.0		0.0	0.0	0.0	0.0		0.0	0.0	0.0
29	3	5	0.0	0.0	0.0		0.0	0.0	0.0		0.0	0.0	0.0
30	3	7	0.0	0.0	0.0	0.0	0.0	0.0	0.0		0.0		0.0
31	3	8	0.0	0.0	0.0	0.0		0.0	0.0		0.0	0.0	0.0
32	3	10	0.0	0.0	0.0	0.0	0.0		0.0		0.0	0.0	0.0
33	3	11	0.0	0.0	0.0	0.0	0.0	0.0			0.0	0.0	0.0
34	3	13	0.0	0.0	0.0	0.0	0.0	0.0	0.0			0.0	0.0
35	3	15	0.0	0.0	0.0	0.0	0.0	0.0	0.0		0.0	0.0
36	4	0			0.0	0.0	0.0	0.0	0.0		0.0		0.0
37	4	2	0.0			0.0	0.0	0.0	0.0		0.0		0.0
38	4	5	0.0		0.0		0.0	0.0	0.0		0.0		0.0
39	4	8	0.0		0.0	0.0		0.0	0.0		0.0		0.0
40	4	10	0.0		0.0	0.0	0.0		0.0		0.0		0.0
41	4	11	0.0		0.0	0.0	0.0	0.0			0.0		0.0
42	4	13	0.0		0.0	0.0	0.0	0.0	0.0				0.0
43	4	15	0.0		0.0	0.0	0.0	0.0	0.0		0.0
44	5	0		0.0	0.0	0.0	0.0	0.0	0.0		0.0	0.0	0.0
45	5	1	0.0		0.0	0.0	0.0	0.0	0.0		0.0	0.0	0.0
46	5	2	0.0	0.0		0.0	0.0	0.0	0.0		0.0	0.0	0.0
47	5	5	0.0	0.0	0.0		0.0	0.0	0.0		0.0	0.0	0.0
48	5	7	0.0	0.0	0.0	0.0	0.0	0.0	0.0		0.0		0.0
49	5	8	0.0	0.0	0.0	0.0		0.0	0.0		0.0	0.0	0.0
50	5	10	0.0	0.0	0.0	0.0	0.0		0.0		0.0	0.0	0.0
51	5	11	0.0	0.0	0.0	0.0	0.0	0.0			0.0	0.0	0.0
52	5	13	0.0	0.0	0.0	0.0	0.0	0.0	0.0			0.0	0.0
53	5	15	0.0	0.0	0.0	0.0	0.0	0.0	0.0		0.0	0.0
54	6	0			0.0	0.0	0.0	0.0	0.0		0.0	0.0	0.0
55	6	2	0.0			0.0	0.0	0.0	0.0		0.0	0.0	0.0
56	6	5	0.0		0.0		0.0	0.0	0.0		0.0	0.0	0.0
57	6	7	0.0		0.0	0.0	0.0	0.0	0.0		0.0		0.0
58	6	8	0.0		0.0	0.0		0.0	0.0		0.0	0.0	0.0
59	6	10	0.0		0.0	0.0	0.0		0.0		0.0	0.0	0.0
60	6	11	0.0		0.0	0.0	0.0	0.0			0.0	0.0	0.0
61	6	13	0.0		0.0	0.0	0.0	0.0	0.0			0.0	0.0
62	6	15	0.0		0.0	0.0	0.0	0.0	0.0		0.0	0.0
63	7	0			0.0	0.0	0.0	0.0	0.0		0.0	0.0	0.0
64	7	2	0.0			0.0	0.0	0.0	0.0		0.0	0.0	0.0
65	7	5	0.0		0.0		0.0	0.0	0.0		0.0	0.0	0.0
66	7	7	0.0		0.0	0.0	0.0	0.0	0.0		0.0		0.0
67	7	8	0.0		0.0	0.0		0.0	0.0		0.0	0.0	0.0
68	7	10	0.0		0.0	0.0	0.0		0.0		0.0	0.0	0.0
69	7	11	0.0		0.0	0.0	0.0	0.0			0.0	0.0	0.0
70	7	13	0.0		0.0	0.0	0.0	0.0	0.0			0.0	0.0
71	7	15	0.0		0.0	0.0	0.0	0.0	0.0		0.0	0.0
72	8	0			0.0	0.0	0.0	0.0	0.0	0.0	0.0		0.0
73	8	2	0.0			0.0	0.0	0.0	0.0	0.0	0.0		0.0
74	8	5	0.0		0.0		0.0	0.0	0.0	0.0	0.0		0.0
75	8	8	0.0		0.0	0.0		0.0	0.0	0.0	0.0		0.0
76	8	10	0.0		0.0	0.0	0.0		0.0	0.0	0.0		0.0
77	8	11	0.0		0.0	0.0	0.0	0.0		0.0	0.0		0.0
78	8	12	0.0		0.0	0.0	0.0	0.0	0.0		0.0		0.0
79	8	13	0.0		0.0	0.0	0.0	0.0	0.0	0.0			0.0
80	8	15	0.0		0.0	0.0	0.0	0.0	0.0	0.0	0.0
81	9	0			0.0	0.0	0.0	0.0	0.0	0.0	0.0	0.0	0.0
82	9	2	0.0			0.0	0.0	0.0	0.0	0.0	0.0	0.0	0.0
83	9	5	0.0		0.0		0.0	0.0	0.0	0.0	0.0	0.0	0.0
84	9	7	0.0		0.0	0.0	0.0	0.0	0.0	0.0	0.0		0.0
85	9	8	0.0		0.0	0.0		0.0	0.0	0.0	0.0	0.0	0.0
86	9	10	0.0		0.0	0.0	0.0		0.0	0.0	0.0	0.0	0.0
87	9	11	0.0		0.0	0.0	0.0	0.0		0.0	0.0	0.0	0.0
88	9	12	0.0		0.0	0.0	0.0	0.0	0.0		0.0	0.0	0.0
89	9	13	0.0		0.0	0.0	0.0	0.0	0.0	0.0		0.0	0.0
90	9	15	0.0		0.0	0.0	0.0	0.0	0.0	0.0	0.0	0.0
91	10	0			0.0	0.0	0.0	0.0	0.0	0.0	0.0		0.0
92	10	2	0.0			0.0	0.0	0.0	0.0	0.0	0.0		0.0
93	10	5	0.0		0.0		0.0	0.0	0.0	0.0	0.0		0.0
94	10	8	0.0		0.0	0.0		0.0	0.0	0.0	0.0		0.0
95	10	10	0.0		0.0	0.0	0.0		0.0	0.0	0.0		0.0
96	10	11	0.0		0.0	0.0	0.0	0.0		0.0	0.0		0.0
97	10	12	0.0		0.0	0.0	0.0	0.0	0.0		0.0		0.0
98	10	13	0.0		0.0	0.0	0.0	0.0	0.0	0.0			0.0
99	10	15	0.0		0.0	0.0	0.0	0.0	0.0	0.0	0.0
100	11	0			0.0	0.0	0.0	0.0	0.0	0.0	0.0	0.0	0.0
101	11	2	0.0			0.0	0.0	0.0	0.0	0.0	0.0	0.0	0.0
102	11	5	0.0		0.0		0.0	0.0	0.0	0.0	0.0	0.0	0.0
103	11	7	0.0		0.0	0.0	0.0	0.0	0.0	0.0	0.0		0.0
104	11	8	0.0		0.0	0.0		0.0	0.0	0.0	0.0	0.0	0.0
105	11	10	0.0		0.0	0.0	0.0		0.0	0.0	0.0	0.0	0.0
106	11	11	0.0		0.0	0.0	0.0	0.0		0.0	0.0	0.0	0.0
107	11	12	0.0		0.0	0.0	0.0	0.0	0.0		0.0	0.0	0.0
108	11	13	0.0		0.0	0.0	0.0	0.0	0.0	0.0		0.0	0.0
109	11	15	0.0		0.0	0.0	0.0	0.0	0.0	0.0	0.0	0.0
110	12	0			0.0	0.0	0.0	0.0	0.0	0.0	0.0	0.0	0.0
111	12	2	0.0			0.0	0.0	0.0	0.0	0.0	0.0	0.0	0.0
112	12	5	0.0		0.0		0.0	0.0	0.0	0.0	0.0	0.0	0.0
113	12	7	0.0		0.0	0.0	0.0	0.0	0.0	0.0	0.0		0.0
114	12	8	0.0		0.0	0.0		0.0	0.0	0.0	0.0	0.0	0.0
115	12	10	0.0		0.0	0.0	0.0		0.0	0.0	0.0	0.0	0.0
116	12	11	0.0		0.0	0.0	0.0	0.0		0.0	0.0	0.0	0.0
117	12	12	0.0		0.0	0.0	0.0	0.0	0.0		0.0	0.0	0.0
118	12	13	0.0		0.0	0.0	0.0	0.0	0.0	0.0		0.0	0.0
119	12	15	0.0		0.0	0.0	0.0	0.0	0.0	0.0	0.0	0.0
120	13	0			0.0	0.0	0.0	0.0	0.0	0.0	0.0	0.0	0.0
121	13	2	0.0			0.0	0.0	0.0	0.0	0.0	0.0	0.0	0.0
122	13	5	0.0		0.0		0.0	0.0	0.0	0.0	0.0	0.0	0.0
123	13	7	0.0		0.0	0.0	0.0	0.0	0.0	0.0	0.0		0.0
124	13	8	0.0		0.0	0.0		0.0	0.0	0.0	0.0	0.0	0.0
125	13	10	0.0		0.0	0.0	0.0		0.0	0.0	0.0	0.0	0.0
126	13	11	0.0		0.0	0.0	0.0	0.0		0.0	0.0	0.0	0.0
127	13	12	0.0		0.0	0.0	0.0	0.0	0.0		0.0	0.0	0.0
128	13	13	0.0		0.0	0.0	0.0	0.0	0.0	0.0		0.0	0.0
129	13	15	0.0		0.0	0.0	0.0	0.0	0.0	0.0	0.0	0.0
130	14	0			0.0	0.0	0.0	0.0	0.0	0.0	0.0		0.0
131	14	2	0.0			0.0	0.0	0.0	0.0	0.0	0.0		0.0
132	14	5	0.0		0.0		0.0	0.0	0.0	0.0	0.0		0.0
133	14	8	0.0		0.0	0.0		0.0	0.0	0.0	0.0		0.0
134	14	10	0.0		0.0	0.0	0.0		0.0	0.0	0.0		0.0
135	14	11	0.0		0.0	0.0	0.0	0.0		0.0	0.0		0.0
136	14	12	0.0		0.0	0.0	0.0	0.0	0.0		0.0		1.0
137	14	13	0.0		0.0	0.0	0.0	0.0	0.0	0.0			0.0
138	14	15	0.0		0.0	0.0	0.0	0.0	0.0	1.0	0.0
139	15	0		0.0	0.0	0.0	0.0	0.0	0.0	0.0	0.0		0.0
140	15	1	0.0		0.0	0.0	0.0	0.0	0.0	0.0	0.0		0.0
141	15	2	0.0	0.0		0.0	0.0	0.0	0.0	0.0	0.0		0.0
142	15	5	0.0	0.0	0.0		0.0	0.0	0.0	0.0	0.0		0.0
143	15	8	0.0	0.0	0.0	0.0		0.0	0.0	0.0	0.0		0.0
144	15	10	0.0	0.0	0.0	0.0	0.0		0.0	0.0	0.0		0.0
145	15	11	0.0	0.0	0.0	0.0	0.0	0.0		0.0	0.0		0.0
146	15	12	0.0	0.0	0.0	0.0	0.0	0.0	0.0		0.0		1.0
147	15	13	0.0	0.0	0.0	0.0	0.0	0.0	0.0	0.0			0.0
148	15	15	0.0	0.0	0.0	0.0	0.0	0.0	0.0	1.0	0.0
149	16	0		0.0	0.0	0.0	0.0	0.0	0.0	0.0	0.0		0.0
150	16	1	0.0		0.0	0.0	0.0	0.0	0.0	0.0	0.0		0.0
151	16	2	0.0	0.0		0.0	0.0	0.0	0.0	0.0	0.0		0.0
152	16	5	0.0	0.0	0.0		0.0	0.0	0.0	0.0	0.0		0.0
153	16	8	0.0	0.0	0.0	0.0		0.0	0.0	0.0	0.0		0.0
154	16	10	0.0	0.0	0.0	0.0	0.0		0.0	0.0	0.0		0.0
155	16	11	0.0	0.0	0.0	0.0	0.0	0.0		0.0	0.0		0.0
156	16	12	0.0	0.0	0.0	0.0	0.0	0.0	0.0		0.0		1.0
157	16	13	0.0	0.0	0.0	0.0	0.0	0.0	0.0	0.0			0.0
158	16	15	0.0	0.0	0.0	0.0	0.0	0.0	0.0	1.0	0.0
159	17	0			0.0	0.0	0.0	0.0	0.0	0.0	0.0		0.0
160	17	2	0.0			0.0	0.0	0.0	0.0	0.0	0.0		0.0
161	17	5	0.0		0.0		0.0	0.0	0.0	0.0	0.0		0.0
162	17	8	0.0		0.0	0.0		0.0	0.0	0.0	0.0		0.0
163	17	10	0.0		0.0	0.0	0.0		0.0	0.0	0.0		0.0
164	17	11	0.0		0.0	0.0	0.0	0.0		0.0	0.0		0.0
165	17	12	0.0		0.0	0.0	0.0	0.0	0.0		0.0		1.0
166	17	13	0.0		0.0	0.0	0.0	0.0	0.0	0.0			0.0
167	17	15	0.0		0.0	0.0	0.0	0.0	0.0	1.0	0.0
168	18	2				0.0	0.0	0.0	0.0	0.0	0.0		0.0
169	18	5			0.0		0.0	0.0	0.0	0.0	0.0		0.0
170	18	8			0.0	0.0		0.0	0.0	0.0	0.0		0.0
171	18	10			0.0	0.0	0.0		0.0	0.0	0.0		0.0
172	18	11			0.0	0.0	0.0	0.0		0.0	0.0		0.0
173	18	12			0.0	0.0	0.0	0.0	0.0		0.0		1.0
174	18	13			0.0	0.0	0.0	0.0	0.0	0.0			0.0
175	18	15			0.0	0.0	0.0	0.0	0.0	1.0	0.0
176	19	1			0.0	0.0	0.0	0.0	0.0	0.0	0.0
177	19	2		0.0		0.0	0.0	0.0	0.0	0.0	0.0
178	19	5		0.0	0.0		0.0	0.0	0.0	0.0	0.0
179	19	8		0.0	0.0	0.0		0.0	0.0	0.0	0.0
180	19	10		0.0	0.0	0.0	0.0		0.0	0.0	0.0
181	19	11		0.0	0.0	0.0	0.0	0.0		0.0	0.0
182	19	12		0.0	0.0	0.0	0.0	0.0	0.0		0.0
183	19	13		0.0	0.0	0.0	0.0	0.0	0.0	0.0
184	20	2				0.0	0.0	0.0	0.0	0.0	0.0		0.0
185	20	5			0.0		0.0	0.0	0.0	0.0	0.0		0.0
186	20	8			0.0	0.0		0.0	0.0	0.0	0.0		0.0
187	20	10			0.0	0.0	0.0		0.0	0.0	0.0		0.0
188	20	11			0.0	0.0	0.0	0.0		0.0	0.0		0.0
189	20	12			0.0	0.0	0.0	0.0	0.0		0.0		1.0
190	20	13			0.0	0.0	0.0	0.0	0.0	0.0			0.0
191	20	15			0.0	0.0	0.0	0.0	0.0	1.0	0.0
192	21	2				0.0	0.0	0.0	0.0	0.0	0.0		0.0
193	21	5			0.0		0.0	0.0	0.0	0.0	0.0		0.0
194	21	8			0.0	0.0		0.0	0.0	0.0	0.0		0.0
195	21	10			0.0	0.0	0.0		0.0	0.0	0.0		0.0
196	21	11			0.0	0.0	0.0	0.0		0.0	0.0		0.0
197	21	12			0.0	0.0	0.0	0.0	0.0		0.0		1.0
198	21	13			0.0	0.0	0.0	0.0	0.0	0.0			0.0
199	21	15			0.0	0.0	0.0	0.0	0.0	1.0	0.0
200	22	0		0.0	0.0	0.0	0.0	0.0	0.0	0.0	0.0		0.0
201	22	1	0.0		0.0	0.0	0.0	0.0	0.0	0.0	0.0		0.0
202	22	2	0.0	0.0		0.0	0.0	0.0	0.0	0.0	0.0		0.0
203	22	5	0.0	0.0	0.0		0.0	0.0	0.0	0.0	0.0		0.0
204	22	8	0.0	0.0	0.0	0.0		0.0	0.0	0.0	0.0		0.0
205	22	10	0.0	0.0	0.0	0.0	0.0		0.0	0.0	0.0		0.0
206	22	11	0.0	0.0	0.0	0.0	0.0	0.0		0.0	0.0		0.0
207	22	12	0.0	0.0	0.0	0.0	0.0	0.0	0.0		0.0		1.0
208	22	13	0.0	0.0	0.0	0.0	0.0	0.0	0.0	0.0			0.0
209	22	15	0.0	0.0	0.0	0.0	0.0	0.0	0.0	1.0	0.0
210	23	0		0.0	0.0	0.0	0.0	0.0	0.0	0.0	0.0	0.0	0.0
211	23	1	0.0		0.0	0.0	0.0	0.0	0.0	0.0	0.0	0.0	0.0
212	23	2	0.0	0.0		0.0	0.0	0.0	0.0	0.0	0.0	0.0	0.0
213	23	5	0.0	0.0	0.0		0.0	0.0	0.0	0.0	0.0	0.0	0.0
214	23	7	0.0	0.0	0.0	0.0	0.0	0.0	0.0	0.0	0.0		0.0
215	23	8	0.0	0.0	0.0	0.0		0.0	0.0	0.0	0.0	0.0	0.0
216	23	10	0.0	0.0	0.0	0.0	0.0		0.0	0.0	0.0	0.0	0.0
217	23	11	0.0	0.0	0.0	0.0	0.0	0.0		0.0	0.0	0.0	0.0
218	23	12	0.0	0.0	0.0	0.0	0.0	0.0	0.0		0.0	0.0	0.0
219	23	13	0.0	0.0	0.0	0.0	0.0	0.0	0.0	0.0		0.0	0.0
220	23	15	0.0	0.0	0.0	0.0	0.0	0.0	0.0	0.0	0.0	0.0
221	24	0			0.0	0.0	0.0	0.0	0.0	0.0	0.0	0.0	0.0
222	24	2	0.0			0.0	0.0	0.0	0.0	0.0	0.0	0.0	0.0
223	24	5	0.0		0.0		0.0	0.0	0.0	0.0	0.0	0.0	0.0
224	24	7	0.0		0.0	0.0	0.0	0.0	0.0	0.0	0.0		0.0
225	24	8	0.0		0.0	0.0		0.0	0.0	0.0	0.0	0.0	0.0
226	24	10	0.0		0.0	0.0	0.0		0.0	0.0	0.0	0.0	0.0
227	24	11	0.0		0.0	0.0	0.0	0.0		0.0	0.0	0.0	0.0
228	24	12	0.0		0.0	0.0	0.0	0.0	0.0		0.0	0.0	0.0
229	24	13	0.0		0.0	0.0	0.0	0.0	0.0	0.0		0.0	0.0
230	24	15	0.0		0.0	0.0	0.0	0.0	0.0	0.0	0.0	0.0
231	25	0		0.0	0.0	0.0	0.0	0.0	0.0	0.0	0.0	0.0	0.0
232	25	1	0.0		0.0	0.0	0.0	0.0	0.0	0.0	0.0	0.0	0.0
233	25	2	0.0	0.0		0.0	0.0	0.0	0.0	0.0	0.0	0.0	0.0
234	25	5	0.0	0.0	0.0		0.0	0.0	0.0	0.0	0.0	0.0	0.0
235	25	7	0.0	0.0	0.0	0.0	0.0	0.0	0.0	0.0	0.0		0.0
236	25	8	0.0	0.0	0.0	0.0		0.0	0.0	0.0	0.0	0.0	0.0
237	25	10	0.0	0.0	0.0	0.0	0.0		0.0	0.0	0.0	0.0	0.0
238	25	11	0.0	0.0	0.0	0.0	0.0	0.0		0.0	0.0	0.0	0.0
239	25	12	0.0	0.0	0.0	0.0	0.0	0.0	0.0		0.0	0.0	0.0
240	25	13	0.0	0.0	0.0	0.0	0.0	0.0	0.0	0.0		0.0	0.0
241	25	15	0.0	0.0	0.0	0.0	0.0	0.0	0.0	0.0	0.0	0.0
242	26	0			0.0	0.0	0.0	0.0	0.0	0.0	0.0		0.0
243	26	2	0.0			0.0	0.0	0.0	0.0	0.0	0.0		0.0
244	26	5	0.0		0.0		0.0	0.0	0.0	0.0	0.0		0.0
245	26	8	0.0		0.0	0.0		0.0	0.0	0.0	0.0		0.0
246	26	10	0.0		0.0	0.0	0.0		0.0	0.0	0.0		0.0
247	26	11	0.0		0.0	0.0	0.0	0.0		0.0	0.0		0.0
248	26	12	0.0		0.0	0.0	0.0	0.0	0.0		0.0		1.0
249	26	13	0.0		0.0	0.0	0.0	0.0	0.0	0.0			0.0
250	26	15	0.0		0.0	0.0	0.0	0.0	0.0	1.0	0.0
251	27	0			0.0	0.0	0.0		0.0		0.0		0.0
252	27	2	0.0			0.0	0.0		0.0		0.0		0.0
253	27	5	0.0		0.0		0.0		0.0		0.0		0.0
254	27	8	0.0		0.0	0.0			0.0		0.0		0.0
255	27	11	0.0		0.0	0.0	0.0				0.0		0.0
256	27	13	0.0		0.0	0.0	0.0		0.0				0.0
257	27	15	0.0		0.0	0.0	0.0		0.0		0.0
258	28	0			0.0	0.0	0.0	0.0	0.0		0.0		0.0
259	28	2	0.0			0.0	0.0	0.0	0.0		0.0		0.0
260	28	5	0.0		0.0		0.0	0.0	0.0		0.0		0.0
261	28	8	0.0		0.0	0.0		0.0	0.0		0.0		0.0
262	28	10	0.0		0.0	0.0	0.0		0.0		0.0		0.0
263	28	11	0.0		0.0	0.0	0.0	0.0			0.0		0.0
264	28	13	0.0		0.0	0.0	0.0	0.0	0.0				0.0
265	28	15	0.0		0.0	0.0	0.0	0.0	0.0		0.0
266	29	0			0.0	0.0	0.0	0.0	0.0		0.0		0.0
267	29	2	0.0			0.0	0.0	0.0	0.0		0.0		0.0
268	29	5	0.0		0.0		0.0	0.0	0.0		0.0		0.0
269	29	8	0.0		0.0	0.0		0.0	0.0		0.0		0.0
270	29	10	0.0		0.0	0.0	0.0		0.0		0.0		0.0
271	29	11	0.0		0.0	0.0	0.0	0.0			0.0		0.0
272	29	13	0.0		0.0	0.0	0.0	0.0	0.0				0.0
273	29	15	0.0		0.0	0.0	0.0	0.0	0.0		0.0
274	30	0		0.0	0.0	0.0	0.0	0.0	0.0		0.0		0.0
275	30	1	0.0		0.0	0.0	0.0	0.0	0.0		0.0		0.0
276	30	2	0.0	0.0		0.0	0.0	0.0	0.0		0.0		0.0
277	30	5	0.0	0.0	0.0		0.0	0.0	0.0		0.0		0.0
278	30	8	0.0	0.0	0.0	0.0		0.0	0.0		0.0		0.0
279	30	10	0.0	0.0	0.0	0.0	0.0		0.0		0.0		0.0
280	30	11	0.0	0.0	0.0	0.0	0.0	0.0			0.0		0.0
281	30	13	0.0	0.0	0.0	0.0	0.0	0.0	0.0				0.0
282	30	15	0.0	0.0	0.0	0.0	0.0	0.0	0.0		0.0
283	31	0		0.0	0.0	0.0	0.0	0.0	0.0		0.0		0.0
284	31	1	0.0		0.0	0.0	0.0	0.0	0.0		0.0		0.0
285	31	2	0.0	0.0		0.0	0.0	0.0	0.0		0.0		0.0
286	31	5	0.0	0.0	0.0		0.0	0.0	0.0		0.0		0.0
287	31	8	0.0	0.0	0.0	0.0		0.0	0.0		0.0		0.0
288	31	10	0.0	0.0	0.0	0.0	0.0		0.0		0.0		0.0
289	31	11	0.0	0.0	0.0	0.0	0.0	0.0			0.0		0.0
290	31	13	0.0	0.0	0.0	0.0	0.0	0.0	0.0				0.0
291	31	15	0.0	0.0	0.0	0.0	0.0	0.0	0.0		0.0
292	32	0			0.0	0.0	0.0	0.0	0.0		0.0		0.0
293	32	2	0.0			0.0	0.0	0.0	0.0		0.0		0.0
294	32	5	0.0		0.0		0.0	0.0	0.0		0.0		0.0
295	32	8	0.0		0.0	0.0		0.0	0.0		0.0		0.0
296	32	10	0.0		0.0	0.0	0.0		0.0		0.0		0.0
297	32	11	0.0		0.0	0.0	0.0	0.0			0.0		0.0
298	32	13	0.0		0.0	0.0	0.0	0.0	0.0				0.0
299	32	15	0.0		0.0	0.0	0.0	0.0	0.0		0.0
300	33	0			0.0	0.0	0.0	0.0	0.0		0.0		0.0
301	33	2	0.0			0.0	0.0	0.0	0.0		0.0		0.0
302	33	5	0.0		0.0		0.0	0.0	0.0		0.0		0.0
303	33	8	0.0		0.0	0.0		0.0	0.0		0.0		0.0
304	33	10	0.0		0.0	0.0	0.0		0.0		0.0		0.0
305	33	11	0.0		0.0	0.0	0.0	0.0			0.0		0.0
306	33	13	0.0		0.0	0.0	0.0	0.0	0.0				0.0
307	33	15	0.0		0.0	0.0	0.0	0.0	0.0		0.0
308	34	0		0.0	0.0	0.0	0.0	0.0	0.0		0.0		0.0
309	34	1	0.0		0.0	0.0	0.0	0.0	0.0		0.0		0.0
310	34	2	0.0	0.0		0.0	0.0	0.0	0.0		0.0		0.0
311	34	5	0.0	0.0	0.0		0.0	0.0	0.0		0.0		0.0
312	34	8	0.0	0.0	0.0	0.0		0.0	0.0		0.0		0.0
313	34	10	0.0	0.0	0.0	0.0	0.0		0.0		0.0		0.0
314	34	11	0.0	0.0	0.0	0.0	0.0	0.0			0.0		0.0
315	34	13	0.0	0.0	0.0	0.0	0.0	0.0	0.0				0.0
316	34	15	0.0	0.0	0.0	0.0	0.0	0.0	0.0		0.0
317	35	0		0.0	0.0	0.0	0.0	0.0	0.0		0.0		0.0
318	35	1	0.0		0.0	0.0	0.0	0.0	0.0		0.0		0.0
319	35	2	0.0	0.0		0.0	0.0	0.0	0.0		0.0		0.0
320	35	5	0.0	0.0	0.0		0.0	0.0	0.0		0.0		0.0
321	35	8	0.0	0.0	0.0	0.0		0.0	0.0		0.0		0.0
322	35	10	0.0	0.0	0.0	0.0	0.0		0.0		0.0		0.0
323	35	11	0.0	0.0	0.0	0.0	0.0	0.0			0.0		0.0
324	35	13	0.0	0.0	0.0	0.0	0.0	0.0	0.0				0.0
325	35	15	0.0	0.0	0.0	0.0	0.0	0.0	0.0		0.0
326	36	0		0.0	0.0	0.0	0.0	0.0	0.0	0.0	0.0		0.0
327	36	1	0.0		0.0	0.0	0.0	0.0	0.0	0.0	0.0		0.0
328	36	2	0.0	0.0		0.0	0.0	0.0	0.0	0.0	0.0		0.0
329	36	5	0.0	0.0	0.0		0.0	0.0	0.0	0.0	0.0		0.0
330	36	8	0.0	0.0	0.0	0.0		0.0	0.0	0.0	0.0		0.0
331	36	10	0.0	0.0	0.0	0.0	0.0		0.0	0.0	0.0		0.0
332	36	11	0.0	0.0	0.0	0.0	0.0	0.0		0.0	0.0		0.0
333	36	12	0.0	0.0	0.0	0.0	0.0	0.0	0.0		0.0		0.0
334	36	13	0.0	0.0	0.0	0.0	0.0	0.0	0.0	0.0			0.0
335	36	15	0.0	0.0	0.0	0.0	0.0	0.0	0.0	0.0	0.0
336	37	0		0.0	0.0	0.0		0.0		0.0	0.0		0.0
337	37	1	0.0		0.0	0.0		0.0		0.0	0.0		0.0
338	37	2	0.0	0.0		0.0		0.0		0.0	0.0		0.0
339	37	5	0.0	0.0	0.0			0.0		0.0	0.0		0.0
340	37	10	0.0	0.0	0.0	0.0				0.0	0.0		0.0
341	37	12	0.0	0.0	0.0	0.0		0.0			0.0		0.0
342	37	13	0.0	0.0	0.0	0.0		0.0		0.0			0.0
343	37	15	0.0	0.0	0.0	0.0		0.0		0.0	0.0
344	38	0		0.0	0.0	0.0	0.0	0.0	0.0		0.0		0.0
345	38	1	0.0		0.0	0.0	0.0	0.0	0.0		0.0		0.0
346	38	2	0.0	0.0		0.0	0.0	0.0	0.0		0.0		0.0
347	38	5	0.0	0.0	0.0		0.0	0.0	0.0		0.0		0.0
348	38	8	0.0	0.0	0.0	0.0		0.0	0.0		0.0		0.0
349	38	10	0.0	0.0	0.0	0.0	0.0		0.0		0.0		0.0
350	38	11	0.0	0.0	0.0	0.0	0.0	0.0			0.0		0.0
351	38	13	0.0	0.0	0.0	0.0	0.0	0.0	0.0				0.0
352	38	15	0.0	0.0	0.0	0.0	0.0	0.0	0.0		0.0
353	39	0		0.0	0.0	0.0		0.0	0.0		0.0
354	39	1	0.0		0.0	0.0		0.0	0.0		0.0
355	39	2	0.0	0.0		0.0		0.0	0.0		0.0
356	39	5	0.0	0.0	0.0			0.0	0.0		0.0
357	39	10	0.0	0.0	0.0	0.0			0.0		0.0
358	39	11	0.0	0.0	0.0	0.0		0.0			0.0
359	39	13	0.0	0.0	0.0	0.0		0.0	0.0
360	40	0		0.0	0.0	0.0	0.0	0.0	0.0		0.0
361	40	1	0.0		0.0	0.0	0.0	0.0	0.0		0.0
362	40	2	0.0	0.0		0.0	0.0	0.0	0.0		0.0
363	40	5	0.0	0.0	0.0		0.0	0.0	0.0		0.0
364	40	8	0.0	0.0	0.0	0.0		0.0	0.0		0.0
365	40	10	0.0	0.0	0.0	0.0	0.0		0.0		0.0
366	40	11	0.0	0.0	0.0	0.0	0.0	0.0			0.0
367	40	13	0.0	0.0	0.0	0.0	0.0	0.0	0.0
368	41	0		0.0	0.0		0.0	0.0	0.0		0.0
369	41	1	0.0		0.0		0.0	0.0	0.0		0.0
370	41	2	0.0	0.0			0.0	0.0	0.0		0.0
371	41	8	0.0	0.0	0.0			0.0	0.0		0.0
372	41	10	0.0	0.0	0.0		0.0		0.0		0.0
373	41	11	0.0	0.0	0.0		0.0	0.0			0.0
374	41	13	0.0	0.0	0.0		0.0	0.0	0.0
375	42	0		0.0	0.0	0.0	0.0	0.0	0.0		0.0	0.0
376	42	1	0.0		0.0	0.0	0.0	0.0	0.0		0.0	0.0
377	42	2	0.0	0.0		0.0	0.0	0.0	0.0		0.0	0.0
378	42	5	0.0	0.0	0.0		0.0	0.0	0.0		0.0	0.0
379	42	7	0.0	0.0	0.0	0.0	0.0	0.0	0.0		0.0
380	42	8	0.0	0.0	0.0	0.0		0.0	0.0		0.0	0.0
381	42	10	0.0	0.0	0.0	0.0	0.0		0.0		0.0	0.0
382	42	11	0.0	0.0	0.0	0.0	0.0	0.0			0.0	0.0
383	42	13	0.0	0.0	0.0	0.0	0.0	0.0	0.0			0.0
384	43	0		0.0	0.0	0.0	0.0	0.0	0.0		0.0	0.0
385	43	1	0.0		0.0	0.0	0.0	0.0	0.0		0.0	0.0
386	43	2	0.0	0.0		0.0	0.0	0.0	0.0		0.0	0.0
387	43	5	0.0	0.0	0.0		0.0	0.0	0.0		0.0	0.0
388	43	7	0.0	0.0	0.0	0.0	0.0	0.0	0.0		0.0
389	43	8	0.0	0.0	0.0	0.0		0.0	0.0		0.0	0.0
390	43	10	0.0	0.0	0.0	0.0	0.0		0.0		0.0	0.0
391	43	11	0.0	0.0	0.0	0.0	0.0	0.0			0.0	0.0
392	43	13	0.0	0.0	0.0	0.0	0.0	0.0	0.0			0.0
393	44	0		0.0	0.0	0.0	0.0	0.0	0.0		0.0	0.0
394	44	1	0.0		0.0	0.0	0.0	0.0	0.0		0.0	0.0
395	44	2	0.0	0.0		0.0	0.0	0.0	0.0		0.0	0.0
396	44	5	0.0	0.0	0.0		0.0	0.0	0.0		0.0	0.0
397	44	7	0.0	0.0	0.0	0.0	0.0	0.0	0.0		0.0
398	44	8	0.0	0.0	0.0	0.0		0.0	0.0		0.0	0.0
399	44	10	0.0	0.0	0.0	0.0	0.0		0.0		0.0	0.0
400	44	11	0.0	0.0	0.0	0.0	0.0	0.0			0.0	0.0
401	44	13	0.0	0.0	0.0	0.0	0.0	0.0	0.0			0.0
402	45	0		0.0	0.0	0.0	0.0	0.0	0.0		0.0	0.0
403	45	1	0.0		0.0	0.0	0.0	0.0	0.0		0.0	0.0
404	45	2	0.0	0.0		0.0	0.0	0.0	0.0		0.0	0.0
405	45	5	0.0	0.0	0.0		0.0	0.0	0.0		0.0	0.0
406	45	7	0.0	0.0	0.0	0.0	0.0	0.0	0.0		0.0
407	45	8	0.0	0.0	0.0	0.0		0.0	0.0		0.0	0.0
408	45	10	0.0	0.0	0.0	0.0	0.0		0.0		0.0	0.0
409	45	11	0.0	0.0	0.0	0.0	0.0	0.0			0.0	0.0
410	45	13	0.0	0.0	0.0	0.0	0.0	0.0	0.0			0.0
411	46	0		0.0	0.0	0.0		0.0	0.0		0.0	0.0
412	46	1	0.0		0.0	0.0		0.0	0.0		0.0	0.0
413	46	2	0.0	0.0		0.0		0.0	0.0		0.0	0.0
414	46	5	0.0	0.0	0.0			0.0	0.0		0.0	0.0
415	46	7	0.0	0.0	0.0	0.0		0.0	0.0		0.0
416	46	10	0.0	0.0	0.0	0.0			0.0		0.0	0.0
417	46	11	0.0	0.0	0.0	0.0		0.0			0.0	0.0
418	46	13	0.0	0.0	0.0	0.0		0.0	0.0			0.0
419	47	0		0.0	0.0	0.0	0.0	0.0	0.0		0.0	0.0
420	47	1	0.0		0.0	0.0	0.0	0.0	0.0		0.0	0.0
421	47	2	0.0	0.0		0.0	0.0	0.0	0.0		0.0	0.0
422	47	5	0.0	0.0	0.0		0.0	0.0	0.0		0.0	0.0
423	47	7	0.0	0.0	0.0	0.0	0.0	0.0	0.0		0.0
424	47	8	0.0	0.0	0.0	0.0		0.0	0.0		0.0	0.0
425	47	10	0.0	0.0	0.0	0.0	0.0		0.0		0.0	0.0
426	47	11	0.0	0.0	0.0	0.0	0.0	0.0			0.0	0.0
427	47	13	0.0	0.0	0.0	0.0	0.0	0.0	0.0			0.0
428	48	0		0.0	0.0	1.0	0.0	0.0	0.0		0.0	0.0
429	48	1	0.0		0.0	0.0	0.0	0.0	0.0		0.0	0.0
430	48	2	0.0	0.0		0.0	0.0	0.0	0.0		0.0	0.0
431	48	5	1.0	0.0	0.0		0.0	0.0	0.0		0.0	0.0
432	48	7	0.0	0.0	0.0	0.0	0.0	0.0	0.0		0.0
433	48	8	0.0	0.0	0.0	0.0		0.0	0.0		0.0	0.0
434	48	10	0.0	0.0	0.0	0.0	0.0		0.0		0.0	0.0
435	48	11	0.0	0.0	0.0	0.0	0.0	0.0			0.0	0.0
436	48	13	0.0	0.0	0.0	0.0	0.0	0.0	0.0			0.0
437	49	0		0.0	0.0	0.0	0.0	0.0	0.0		0.0	0.0
438	49	1	0.0		0.0	0.0	0.0	0.0	0.0		0.0	0.0
439	49	2	0.0	0.0		0.0	0.0	0.0	0.0		0.0	0.0
440	49	5	0.0	0.0	0.0		0.0	0.0	0.0		0.0	0.0
441	49	7	0.0	0.0	0.0	0.0	0.0	0.0	0.0		0.0
442	49	8	0.0	0.0	0.0	0.0		0.0	0.0		0.0	0.0
443	49	10	0.0	0.0	0.0	0.0	0.0		0.0		0.0	0.0
444	49	11	0.0	0.0	0.0	0.0	0.0	0.0			0.0	0.0
445	49	13	0.0	0.0	0.0	0.0	0.0	0.0	0.0			0.0
446	50	0		0.0	0.0	1.0	0.0	0.0	0.0		0.0	0.0
447	50	1	0.0		0.0	0.0	0.0	0.0	0.0		0.0	0.0
448	50	2	0.0	0.0		0.0	0.0	0.0	0.0		0.0	0.0
449	50	5	1.0	0.0	0.0		0.0	0.0	0.0		0.0	0.0
450	50	7	0.0	0.0	0.0	0.0	0.0	0.0	0.0		0.0
451	50	8	0.0	0.0	0.0	0.0		0.0	0.0		0.0	0.0
452	50	10	0.0	0.0	0.0	0.0	0.0		0.0		0.0	0.0
453	50	11	0.0	0.0	0.0	0.0	0.0	0.0			0.0	0.0
454	50	13	0.0	0.0	0.0	0.0	0.0	0.0	0.0			0.0
455	51	0		0.0	0.0	0.0	0.0	0.0	0.0		0.0	0.0
456	51	1	0.0		0.0	0.0	0.0	0.0	0.0		0.0	0.0
457	51	2	0.0	0.0		0.0	0.0	0.0	0.0		0.0	0.0
458	51	5	0.0	0.0	0.0		0.0	0.0	0.0		0.0	0.0
459	51	7	0.0	0.0	0.0	0.0	0.0	0.0	0.0		0.0
460	51	8	0.0	0.0	0.0	0.0		0.0	0.0		0.0	0.0
461	51	10	0.0	0.0	0.0	0.0	0.0		0.0		0.0	0.0
462	51	11	0.0	0.0	0.0	0.0	0.0	0.0			0.0	0.0
463	51	13	0.0	0.0	0.0	0.0	0.0	0.0	0.0			0.0
